# Single-cell RNA-sequencing reveals profibrotic roles of distinct epithelial and mesenchymal lineages in pulmonary fibrosis

**DOI:** 10.1101/753806

**Authors:** Arun C. Habermann, Austin J. Gutierrez, Linh T. Bui, Stephanie L. Yahn, Nichelle I. Winters, Carla L. Calvi, Lance Peter, Mei-I Chung, Chase J. Taylor, Christopher Jetter, Latha Raju, Jamie Roberson, Guixiao Ding, Lori Wood, Jennifer MS Sucre, Bradley W. Richmond, Ana P. Serezani, Wyatt J. McDonnell, Simon B. Mallal, Matthew J. Bacchetta, James E. Loyd, Ciara M. Shaver, Lorraine B. Ware, Ross Bremner, Rajat Walia, Timothy S. Blackwell, Nicholas E. Banovich, Jonathan A. Kropski

## Abstract

Pulmonary fibrosis is a form of chronic lung disease characterized by pathologic epithelial remodeling and accumulation of extracellular matrix. In order to comprehensively define the cell types, mechanisms and mediators driving fibrotic remodeling in lungs with pulmonary fibrosis, we performed single-cell RNA-sequencing of single-cell suspensions from 10 non-fibrotic control and 20 PF lungs. Analysis of 114,396 cells identified 31 distinct cell types. We report a remarkable shift in epithelial cell phenotypes occurs in the peripheral lung in PF, and identify several previously unrecognized epithelial cell phenotypes including a *KRT5*^−^/*KRT17*^+^, pathologic ECM-producing epithelial cell population that was highly enriched in PF lungs. Multiple fibroblast subtypes were observed to contribute to ECM expansion in a spatially-discrete manner. Together these data provide high-resolution insights into the complexity and plasticity of the distal lung epithelium in human disease, and indicate a diversity of epithelial and mesenchymal cells contribute to pathologic lung fibrosis.

**One Sentence Summary:** Single-cell RNA-sequencing provides new insights into pathologic epithelial and mesenchymal remodeling in the human lung.
