## Supplementary material for "Single-cell RNA-sequencing reveals profibrotic roles of distinct epithelial and mesenchymal lineages in pulmonary fibrosis": cDCs_vsall_control_.csv

	p_val	avg_logFC	pct.1	pct.2	p_val_adj
CCL17	2.59E-05	2.739995472	0.576	0.032	0.68413309
AREG	1.93E-25	2.090268347	0.742	0.326	5.09E-21
RGS1	9.47E-21	1.772765974	0.841	0.132	2.50E-16
HLA-DQA1	2.24E-46	1.764683265	1	0.606	5.92E-42
CD83	2.96E-31	1.57703682	0.907	0.327	7.80E-27
HLA-DPB1	3.18E-56	1.563820789	1	0.827	8.38E-52
S100B	8.16E-09	1.522735219	0.417	0.024	0.000215215
HLA-DPA1	1.83E-49	1.457182215	1	0.878	4.82E-45
HLA-DQB1	2.15E-45	1.431038894	1	0.753	5.68E-41
FCER1A	2.10E-05	1.363113946	0.576	0.012	0.555201939
GPR183	7.38E-20	1.339521105	0.861	0.157	1.95E-15
FCGR2B	4.29E-17	1.275196331	0.662	0.079	1.13E-12
SGK1	1.74E-20	1.239824903	0.728	0.293	4.59E-16
HLA-DRA	2.92E-28	1.221790244	1	0.92	7.71E-24
RGS2	7.21E-17	1.207015733	0.881	0.226	1.90E-12
HLA-DRB1	5.13E-33	1.18871172	1	0.927	1.35E-28
CD74	9.19E-35	1.164191651	1	0.985	2.42E-30
DUSP2	2.15E-12	1.163303746	0.656	0.216	5.68E-08
MS4A6A	5.45E-19	1.152412119	0.808	0.326	1.44E-14
CXCR4	1.37E-20	1.14208136	0.848	0.373	3.61E-16
NR4A2	1.49E-20	1.087451614	0.781	0.327	3.93E-16
IL1R2	5.68E-08	1.069064271	0.662	0.114	0.001498632
CLEC10A	1.44E-15	1.025516065	0.543	0.046	3.80E-11
CD1E	2.29E-06	1.018986145	0.457	0.005	0.060462016
HSPA1A	6.72E-13	1.004495163	0.781	0.647	1.77E-08
CD1C	7.24E-06	0.963270184	0.384	0.008	0.190893445
CDKN1A	3.45E-23	0.957931071	0.821	0.398	9.11E-19
CXCL8	1.75E-07	0.951925869	0.377	0.151	0.004603173
NR4A3	2.87E-24	0.950362843	0.636	0.116	7.58E-20
CSF2RA	2.08E-56	0.936907531	0.748	0.157	5.48E-52
LSP1	1.66E-18	0.93040901	0.881	0.371	4.39E-14
CD86	3.74E-41	0.929054171	0.775	0.185	9.87E-37
HLA-DRB5	8.79E-21	0.913900939	0.987	0.831	2.32E-16
CD69	5.88E-06	0.911605607	0.57	0.171	0.154980012
RNASE6	1.02E-27	0.907711312	0.675	0.194	2.68E-23
CCL22	2.53E-09	0.903584139	0.232	0.002	6.67E-05
REL	6.55E-31	0.886817584	0.848	0.364	1.73E-26
JAML	2.04E-36	0.863536695	0.795	0.241	5.38E-32
CPVL	9.45E-23	0.852295192	0.616	0.309	2.49E-18
HSPA1B	3.48E-08	0.847434762	0.722	0.484	0.000919126
NAAA	5.26E-49	0.847248311	0.742	0.229	1.39E-44
HLA-DQA2	2.20E-05	0.841625054	0.338	0.127	0.579065627
IER3	8.21E-13	0.827679655	0.662	0.267	2.17E-08
RGS10	4.11E-28	0.818703308	0.815	0.363	1.08E-23
PMAIP1	9.77E-28	0.811739447	0.543	0.109	2.58E-23
CST3	6.75E-24	0.809581372	0.993	0.955	1.78E-19
STK17B	1.20E-28	0.808952948	0.894	0.34	3.16E-24
ZFP36	9.84E-21	0.805975366	0.974	0.896	2.60E-16
HLA-DMB	5.58E-24	0.804571368	0.887	0.38	1.47E-19
FGL2	4.84E-10	0.801180202	0.669	0.165	1.28E-05
PKIB	9.39E-13	0.795748798	0.589	0.058	2.48E-08
SRGN	7.79E-16	0.776329769	0.987	0.731	2.06E-11
NR4A1	1.81E-09	0.759796267	0.795	0.447	4.76E-05
HLA-DMA	1.07E-22	0.756659747	0.96	0.68	2.84E-18
YWHAH	2.04E-31	0.748127255	0.762	0.529	5.39E-27
FOS	3.33E-14	0.744865176	0.974	0.905	8.78E-10
BTG2	1.49E-13	0.742485364	0.748	0.44	3.94E-09
COTL1	9.76E-15	0.740803941	0.927	0.565	2.58E-10
IL18	1.65E-36	0.733076746	0.675	0.318	4.35E-32
CYTIP	2.49E-20	0.73062101	0.755	0.311	6.56E-16
MAP3K8	6.16E-27	0.727532897	0.748	0.404	1.63E-22
PLEK	8.42E-15	0.72371892	0.669	0.227	2.22E-10
CLEC7A	9.94E-19	0.715891175	0.775	0.328	2.62E-14
C15orf48	2.12E-09	0.714341618	0.384	0.122	5.60E-05
HCLS1	1.13E-21	0.711253873	0.921	0.457	2.99E-17
NFKB1	4.18E-29	0.704786363	0.616	0.179	1.10E-24
FLT3	3.49E-24	0.696811843	0.543	0.04	9.21E-20
HERPUD1	6.66E-23	0.69201579	0.841	0.609	1.76E-18
CCL4L2	0.019618081	0.673579436	0.199	0.053	1
MEF2C	2.19E-18	0.672961272	0.728	0.205	5.78E-14
HLA-DQB2	2.11E-22	0.672054453	0.43	0.102	5.56E-18
PPP1R14A	6.38E-05	0.669863959	0.444	0.039	1
EGR1	1.47E-07	0.669638446	0.477	0.375	0.003874007
CXorf21	4.36E-29	0.656869946	0.384	0.077	1.15E-24
ZFP36L2	2.71E-13	0.652512294	0.788	0.663	7.16E-09
KLF6	1.17E-14	0.652301054	0.974	0.796	3.08E-10
DNAJB1	1.43E-07	0.649139768	0.636	0.527	0.00376071
JUNB	9.17E-16	0.642820929	0.954	0.877	2.42E-11
DUSP5	1.39E-22	0.64272	0.437	0.086	3.67E-18
SOCS1	6.89E-21	0.631275297	0.517	0.181	1.82E-16
RAB31	1.03E-18	0.627627939	0.762	0.406	2.71E-14
ETS2	4.13E-17	0.61976748	0.742	0.5	1.09E-12
PAK1	2.46E-35	0.61875217	0.609	0.137	6.49E-31
CLEC4A	1.85E-35	0.61708613	0.55	0.138	4.89E-31
INSIG1	6.00E-11	0.615716105	0.563	0.263	1.58E-06
CMTM6	6.59E-29	0.614802071	0.768	0.449	1.74E-24
RASSF4	2.86E-30	0.613509633	0.51	0.151	7.55E-26
GADD45B	5.69E-11	0.61080593	0.762	0.621	1.50E-06
DDIT4	6.05E-08	0.608547238	0.702	0.392	0.001596997
FSCN1	1.89E-08	0.605350223	0.185	0.045	0.000499053
RBKS	1.78E-15	0.601825348	0.384	0.121	4.69E-11
DUSP1	2.13E-15	0.600915093	0.974	0.939	5.62E-11
SERPINB9	3.12E-15	0.599321592	0.457	0.092	8.22E-11
IL13RA1	1.68E-30	0.598824751	0.682	0.268	4.42E-26
RIPK2	6.76E-24	0.598317532	0.523	0.196	1.78E-19
CST7	0.003654767	0.595834535	0.556	0.102	1
ETV6	8.73E-31	0.595134217	0.536	0.196	2.30E-26
IER2	9.89E-12	0.593937316	0.914	0.707	2.61E-07
C1orf162	1.09E-08	0.590776081	0.821	0.463	0.000287303
NFKBID	1.06E-13	0.589924913	0.477	0.114	2.79E-09
BHLHE40	3.90E-12	0.588535838	0.589	0.326	1.03E-07
ATF3	1.53E-06	0.581851826	0.762	0.423	0.040425754
LCP1	3.18E-11	0.580877405	0.907	0.508	8.39E-07
IGSF6	1.93E-10	0.570077765	0.669	0.289	5.10E-06
DAPP1	3.33E-40	0.56616072	0.457	0.102	8.79E-36
ID2	5.66E-13	0.565388681	0.642	0.364	1.49E-08
LGALS2	4.36E-09	0.565115315	0.318	0.026	0.000114965
MCL1	4.59E-20	0.564094512	0.907	0.696	1.21E-15
SNHG15	3.50E-24	0.563466891	0.556	0.176	9.23E-20
AHR	3.96E-19	0.562273378	0.689	0.296	1.04E-14
HIF1A	2.75E-13	0.560842666	0.728	0.343	7.26E-09
ADAM28	2.17E-15	0.560517188	0.497	0.039	5.72E-11
IRF4	2.94E-12	0.559995407	0.305	0.031	7.75E-08
PDE4B	6.66E-12	0.559913982	0.457	0.155	1.76E-07
GLIPR1	1.79E-15	0.553337407	0.682	0.316	4.71E-11
CIITA	6.78E-28	0.552266799	0.55	0.138	1.79E-23
STK4	5.18E-18	0.550222431	0.649	0.286	1.37E-13
SYNGR2	2.40E-28	0.549997144	0.947	0.73	6.32E-24
PABPC1	5.71E-32	0.542774433	0.993	0.958	1.51E-27
BTG1	2.36E-12	0.535586542	0.94	0.823	6.23E-08
SAMSN1	1.34E-08	0.53422643	0.603	0.299	0.000353715
GK	7.60E-12	0.534121744	0.576	0.277	2.01E-07
DUSP4	2.45E-13	0.532969967	0.278	0.049	6.46E-09
CORO1A	0.000156832	0.530821364	0.795	0.28	1
BCL2A1	6.47E-08	0.530366446	0.669	0.349	0.001706405
FAM26F	7.10E-09	0.530350219	0.609	0.136	0.00018727
ENTPD1	1.21E-19	0.5285682	0.444	0.082	3.18E-15
NFKBIA	7.97E-10	0.527783564	0.834	0.795	2.10E-05
PLD4	5.22E-07	0.527493692	0.384	0.008	0.013761608
CELF2	3.96E-20	0.526257263	0.815	0.428	1.05E-15
PELI1	9.01E-14	0.525969271	0.497	0.226	2.38E-09
PLSCR1	6.91E-18	0.524548253	0.755	0.42	1.82E-13
LTB	0.000198802	0.523231821	0.364	0.07	1
PPP1R15A	9.39E-11	0.519370019	0.834	0.625	2.48E-06
MIR155HG	1.38E-10	0.513251825	0.219	0.073	3.64E-06
GDI2	5.60E-27	0.510715617	0.828	0.566	1.48E-22
H3F3B	2.14E-19	0.508032636	1	0.995	5.66E-15
CNN2	8.08E-16	0.50318438	0.768	0.367	2.13E-11
AP1S2	1.13E-16	0.502786845	0.742	0.3	2.98E-12
CD80	3.79E-35	0.501791047	0.278	0.023	1.00E-30
1-Mar	2.86E-22	0.500959673	0.576	0.211	7.54E-18
TAGAP	3.73E-07	0.499887412	0.517	0.179	0.009838831
YPEL5	1.48E-23	0.49985894	0.629	0.43	3.91E-19
IGFLR1	1.85E-36	0.499405723	0.543	0.103	4.88E-32
MALAT1	2.23E-08	0.499229143	1	0.991	0.000588646
NFKBIZ	1.63E-07	0.498339592	0.715	0.416	0.004310916
FCGR2A	6.62E-08	0.498032492	0.603	0.332	0.00174581
IRF8	2.30E-17	0.497074002	0.45	0.217	6.07E-13
MEF2A	9.83E-18	0.496250524	0.629	0.28	2.59E-13
ZFAS1	3.58E-20	0.49615099	0.927	0.771	9.45E-16
UBC	9.93E-17	0.493122919	0.993	0.977	2.62E-12
LAT2	2.17E-20	0.490784991	0.629	0.192	5.72E-16
LINC00936	1.15E-12	0.488749415	0.543	0.173	3.04E-08
LDLRAD4	9.45E-26	0.488100834	0.464	0.122	2.49E-21
HAVCR2	1.17E-19	0.486516747	0.57	0.2	3.09E-15
PSTPIP2	6.13E-22	0.485505426	0.444	0.088	1.62E-17
PPT1	2.85E-12	0.484342355	0.795	0.456	7.52E-08
TNFSF9	1.38E-13	0.483784617	0.205	0.076	3.65E-09
CCR7	0.000109836	0.481491668	0.106	0.008	1
TSC22D3	6.04E-11	0.477866761	0.815	0.734	1.59E-06
ZFAND5	2.22E-13	0.476983415	0.795	0.607	5.86E-09
RP6-91H8.3	6.23E-11	0.476106646	0.285	0.011	1.64E-06
CCL3	0.036628682	0.474249294	0.331	0.124	1
ITGA4	7.60E-09	0.472635505	0.616	0.171	0.000200404
CAMK1D	3.04E-30	0.471578022	0.55	0.166	8.02E-26
TMEM176A	6.72E-10	0.471569342	0.212	0.098	1.77E-05
NLRP3	2.44E-08	0.470507026	0.371	0.089	0.000643111
UVRAG	1.31E-28	0.468306064	0.57	0.21	3.45E-24
TNFAIP8	3.27E-23	0.463925114	0.53	0.204	8.63E-19
MIR181A1HG	1.31E-16	0.463893428	0.464	0.093	3.45E-12
NABP1	2.76E-13	0.462271413	0.49	0.177	7.28E-09
C1orf54	8.44E-23	0.461454123	0.258	0.064	2.23E-18
IL1B	0.007404945	0.45809693	0.311	0.128	1
MTHFD2	6.99E-18	0.458003631	0.629	0.233	1.84E-13
IER5	8.74E-12	0.45748261	0.563	0.253	2.31E-07
LITAF	1.09E-13	0.456487785	0.841	0.627	2.87E-09
BIRC3	5.66E-09	0.456338891	0.272	0.13	0.000149364
RP5-1171I10.5	4.15E-18	0.45279831	0.457	0.105	1.09E-13
MARCKSL1	3.62E-08	0.449522337	0.219	0.106	0.000954188
CCNH	3.58E-15	0.449039987	0.642	0.301	9.43E-11
OGFRL1	1.46E-27	0.448853191	0.517	0.13	3.85E-23
TNFAIP3	6.35E-05	0.448499658	0.583	0.329	1
NET1	5.46E-22	0.447334136	0.364	0.129	1.44E-17
FXYD5	4.55E-13	0.445859508	0.881	0.697	1.20E-08
PTGS2	4.28E-08	0.445785994	0.272	0.067	0.001128894
KYNU	1.63E-15	0.445739358	0.603	0.204	4.31E-11
RBPJ	1.03E-16	0.444476061	0.649	0.366	2.72E-12
PICALM	2.20E-20	0.442035861	0.623	0.271	5.81E-16
SKIL	1.24E-15	0.440851163	0.616	0.265	3.27E-11
LPAR6	2.73E-14	0.439143	0.437	0.128	7.21E-10
TUBA1A	0.000264345	0.438003052	0.695	0.396	1
ALOX5	1.29E-07	0.436468821	0.762	0.347	0.003413098
LST1	5.52E-06	0.435613107	0.649	0.336	0.145656247
ZFP36L1	1.92E-07	0.435462364	0.848	0.641	0.00505897
ITGB2	6.17E-07	0.435392658	0.808	0.458	0.016284251
ACTR3	6.99E-15	0.433017001	0.841	0.546	1.84E-10
CKLF	1.34E-15	0.429002511	0.589	0.312	3.52E-11
PLXDC2	2.17E-09	0.427826661	0.603	0.341	5.73E-05
AD000671.6	4.25E-37	0.427732925	0.437	0.069	1.12E-32
ANKRD44	9.36E-17	0.427560674	0.563	0.182	2.47E-12
RNF144B	6.23E-09	0.42531199	0.536	0.212	0.000164267
SRSF7	2.02E-09	0.425085243	0.755	0.509	5.32E-05
LYZ	0.00312323	0.424004311	0.94	0.658	1
HDAC9	1.35E-15	0.422608766	0.417	0.067	3.57E-11
LY86	8.35E-15	0.42143781	0.609	0.226	2.20E-10
FOXN2	5.41E-23	0.417700583	0.523	0.178	1.43E-18
ACTB	1.49E-10	0.413174643	1	0.999	3.93E-06
ELOVL5	9.78E-15	0.412309262	0.636	0.316	2.58E-10
CCR6	7.51E-10	0.41192565	0.285	0.012	1.98E-05
HSPE1	5.03E-11	0.411423482	0.788	0.729	1.33E-06
SLC8A1	8.11E-16	0.410955051	0.51	0.176	2.14E-11
SLC2A3	0.000671005	0.410391184	0.629	0.356	1
EEF1G	1.81E-18	0.410181506	0.914	0.883	4.78E-14
ZYX	1.75E-09	0.409900612	0.781	0.488	4.62E-05
B3GNT5	6.73E-09	0.406747309	0.43	0.23	0.000177544
GPX1	2.50E-07	0.406516966	0.96	0.906	0.006586069
EIF2AK4	1.80E-26	0.405460717	0.517	0.197	4.74E-22
HLA-DOA	3.25E-25	0.405158249	0.464	0.12	8.58E-21
CSF1R	9.09E-08	0.404960087	0.51	0.194	0.002398909
FMNL1	7.79E-15	0.403582709	0.55	0.236	2.05E-10
PEA15	1.43E-12	0.403355041	0.477	0.18	3.78E-08
EBI3	1.32E-06	0.402862717	0.205	0.023	0.034890753
EEF1B2	2.09E-17	0.402567771	0.98	0.954	5.52E-13
GAPDH	2.18E-11	0.402487931	0.993	0.976	5.75E-07
PNRC1	1.31E-10	0.401652935	0.907	0.777	3.45E-06
PRMT9	3.51E-19	0.39757448	0.397	0.114	9.27E-15
SMAP2	7.72E-13	0.397527463	0.609	0.266	2.04E-08
LIMD2	0.000146133	0.395796834	0.609	0.213	1
6-Sep	5.47E-11	0.395503838	0.523	0.194	1.44E-06
DSE	1.92E-13	0.395467337	0.55	0.188	5.06E-09
SLC38A2	1.09E-09	0.392833593	0.596	0.333	2.89E-05
DOCK10	3.78E-12	0.39256287	0.483	0.171	9.97E-08
SARAF	5.78E-14	0.392541407	0.987	0.895	1.52E-09
MAT2A	8.43E-10	0.392436417	0.589	0.311	2.22E-05
PHACTR1	4.75E-08	0.391909474	0.444	0.252	0.001252639
LAPTM5	6.21E-06	0.391906844	0.954	0.683	0.163910687
ALCAM	8.13E-09	0.391843773	0.642	0.424	0.000214445
PRMT2	5.10E-14	0.391759435	0.609	0.309	1.35E-09
GPRIN3	4.08E-11	0.390153427	0.583	0.211	1.08E-06
CLEC5A	2.17E-10	0.388587801	0.278	0.037	5.73E-06
LIMS1	1.49E-10	0.388088267	0.689	0.388	3.92E-06
RPS3A	2.48E-16	0.388074757	0.987	0.994	6.53E-12
WDFY4	7.93E-46	0.387896296	0.265	0.06	2.09E-41
GSN	2.85E-05	0.387301531	0.887	0.577	0.751024562
TRAF1	2.94E-08	0.386986052	0.205	0.03	0.000774199
HSPA6	0.071658798	0.385987044	0.212	0.076	1
RSRP1	4.95E-10	0.382759078	0.675	0.423	1.31E-05
PTGER4	8.64E-11	0.382624051	0.523	0.186	2.28E-06
IFNGR2	5.87E-13	0.37953185	0.709	0.364	1.55E-08
CH25H	0.000327508	0.379171274	0.245	0.098	1
HSPD1	2.82E-07	0.378827803	0.735	0.591	0.007450525
PLP2	1.41E-10	0.378288117	0.702	0.426	3.71E-06
ARF6	1.61E-14	0.377634537	0.629	0.376	4.24E-10
GPR137B	6.92E-18	0.37724243	0.43	0.181	1.82E-13
TNF	7.69E-05	0.377160419	0.338	0.092	1
CD300A	1.33E-13	0.376753282	0.483	0.13	3.51E-09
SERPINF1	0.000343912	0.374105165	0.543	0.135	1
CLECL1	4.93E-25	0.373104325	0.272	0.026	1.30E-20
EIF4A3	8.26E-08	0.371855401	0.51	0.336	0.002177494
CEACAM4	4.20E-27	0.371265916	0.311	0.052	1.11E-22
MBNL1	1.88E-10	0.367815971	0.821	0.566	4.96E-06
PPA1	9.57E-09	0.366595464	0.709	0.487	0.000252557
HSPA8	1.35E-09	0.365760055	0.96	0.905	3.55E-05
VOPP1	1.03E-17	0.365519456	0.483	0.187	2.72E-13
KDM6B	3.26E-12	0.363676999	0.49	0.207	8.61E-08
IDO1	0.003645943	0.363628531	0.126	0.016	1
RAMP1	3.66E-09	0.363299828	0.278	0.047	9.65E-05
HPS5	1.90E-23	0.363179943	0.384	0.137	5.02E-19
ELMO1	1.75E-15	0.362314077	0.49	0.147	4.61E-11
RGS18	1.49E-18	0.36027385	0.331	0.05	3.93E-14
PLAU	1.16E-11	0.357408191	0.305	0.075	3.07E-07
RPL26	8.97E-12	0.356797634	0.993	0.989	2.37E-07
CD1A	0.047615643	0.35679195	0.119	0.002	1
WIPF1	2.14E-09	0.355895101	0.603	0.271	5.64E-05
RPL17	2.04E-09	0.355329518	0.927	0.92	5.39E-05
ARHGDIB	2.49E-06	0.354853701	0.861	0.685	0.06579634
FILIP1L	2.25E-12	0.354640638	0.384	0.127	5.93E-08
DENND1B	9.38E-21	0.352950668	0.364	0.115	2.47E-16
SESN1	8.87E-10	0.352870508	0.503	0.21	2.34E-05
TRABD	2.12E-17	0.352537789	0.563	0.236	5.59E-13
GRASP	5.26E-07	0.351111086	0.437	0.107	0.013872862
SYK	3.68E-12	0.350684821	0.536	0.251	9.71E-08
F13A1	0.000970843	0.350669277	0.318	0.054	1
RPS23	6.27E-13	0.350625431	1	0.993	1.65E-08
HLA-DOB	2.37E-44	0.350027621	0.258	0.012	6.26E-40
CREB5	1.23E-10	0.349300196	0.364	0.085	3.25E-06
P2RY14	8.86E-09	0.348868128	0.291	0.009	0.000233673
CLIC2	1.65E-16	0.348115325	0.45	0.183	4.36E-12
CD37	3.36E-05	0.347106435	0.921	0.513	0.885851365
ADAM8	1.21E-11	0.345693769	0.397	0.058	3.20E-07
RP11-796E2.4	2.40E-10	0.345615276	0.338	0.078	6.34E-06
FAM49B	8.09E-11	0.345437619	0.702	0.38	2.13E-06
HMGA1	2.02E-13	0.344730595	0.523	0.266	5.32E-09
IFRD1	8.95E-07	0.343602319	0.51	0.26	0.023613437
RHOB	3.63E-05	0.34299093	0.682	0.772	0.956469519
DCK	1.09E-18	0.341507352	0.477	0.152	2.88E-14
RHOF	1.06E-13	0.34014086	0.424	0.108	2.81E-09
INPP5D	5.68E-14	0.337994618	0.43	0.103	1.50E-09
RGS19	7.80E-12	0.33687626	0.603	0.277	2.06E-07
TBXAS1	2.46E-07	0.336413228	0.636	0.314	0.006489172
ADAM19	1.46E-09	0.33589245	0.285	0.019	3.86E-05
RNASET2	2.74E-07	0.332300046	0.709	0.4	0.007220004
PTPRC	0.000888735	0.332185007	0.907	0.494	1
TRIB1	2.11E-08	0.331469929	0.45	0.181	0.000555835
SAT1	4.20E-06	0.331424482	1	0.976	0.110671083
SLC39A10	9.97E-15	0.331053523	0.477	0.172	2.63E-10
MS4A4E	7.99E-10	0.32945042	0.278	0.017	2.11E-05
FNBP1	4.60E-11	0.328375078	0.523	0.247	1.21E-06
SPI1	0.000699466	0.328102577	0.881	0.473	1
FCHSD2	3.08E-15	0.326277657	0.424	0.121	8.11E-11
TUBA1B	3.26E-06	0.324358887	0.881	0.752	0.085860834
MIS18BP1	8.75E-10	0.323612856	0.596	0.316	2.31E-05
CREM	2.05E-07	0.322724414	0.47	0.202	0.005401774
G0S2	0.046681522	0.322199985	0.126	0.057	1
PTPN1	2.10E-10	0.321926671	0.49	0.255	5.53E-06
CCNI	8.30E-13	0.321845087	0.901	0.881	2.19E-08
JUN	0.000319672	0.321283223	0.914	0.879	1
ARL6IP5	4.05E-11	0.321221797	0.808	0.637	1.07E-06
SLC38A1	1.50E-08	0.321019503	0.391	0.155	0.000396716
GPSM3	6.61E-07	0.320624254	0.702	0.406	0.017429446
CFP	0.000199615	0.319875162	0.377	0.134	1
RASSF5	6.75E-13	0.319784044	0.477	0.171	1.78E-08
IVNS1ABP	3.11E-09	0.31962244	0.483	0.287	8.20E-05
SRSF2	3.59E-10	0.318397382	0.709	0.458	9.47E-06
IL4I1	1.46E-10	0.318060454	0.139	0.02	3.86E-06
POU2F2	1.69E-08	0.317292437	0.364	0.08	0.000445141
PABPC4	9.15E-10	0.316620212	0.609	0.362	2.41E-05
HMGN1	4.54E-11	0.315963294	0.834	0.617	1.20E-06
H2AFY	1.05E-07	0.314181863	0.868	0.621	0.002765878
ATF5	4.22E-16	0.312922686	0.252	0.112	1.11E-11
CD58	1.35E-09	0.312580151	0.556	0.302	3.55E-05
TRA2B	3.43E-08	0.312427726	0.662	0.432	0.000905833
TMSB10	7.12E-06	0.312208964	1	0.989	0.187888896
OSBPL8	6.09E-10	0.311563211	0.596	0.299	1.61E-05
ICAM3	7.49E-08	0.311310287	0.43	0.151	0.001976181
EIF3L	3.49E-11	0.310849692	0.781	0.606	9.20E-07
JMJD1C	8.05E-08	0.310791939	0.636	0.403	0.002124371
WAS	1.42E-08	0.309586421	0.623	0.286	0.000375189
BRD2	2.67E-09	0.308926663	0.616	0.398	7.03E-05
UPP1	4.46E-06	0.30883058	0.589	0.399	0.117673255
P2RY13	2.32E-10	0.307987299	0.285	0.061	6.11E-06
FAM129A	5.92E-11	0.307050488	0.417	0.153	1.56E-06
GNA15	7.31E-18	0.306736756	0.344	0.109	1.93E-13
EVI2A	3.28E-12	0.305763728	0.457	0.198	8.66E-08
VMO1	3.20E-06	0.305550436	0.205	0.127	0.084311804
ATP8B4	9.64E-14	0.305149513	0.298	0.031	2.54E-09
SAMHD1	2.39E-06	0.304072145	0.695	0.447	0.063011245
TPM3	3.63E-09	0.304054392	0.881	0.716	9.58E-05
MAN2B1	8.10E-10	0.303245419	0.609	0.315	2.14E-05
MXD1	7.38E-06	0.301252105	0.437	0.189	0.194588587
PTPN2	1.05E-12	0.301125976	0.596	0.317	2.77E-08
MAFF	2.80E-09	0.299617837	0.331	0.153	7.38E-05
NRROS	3.28E-13	0.297923811	0.344	0.113	8.65E-09
LPCAT2	3.47E-11	0.297622401	0.43	0.162	9.15E-07
SERPINF2	2.10E-18	0.297348726	0.318	0.112	5.53E-14
CLEC2B	6.27E-06	0.297283726	0.695	0.418	0.165504279
OXA1L	3.87E-12	0.294287658	0.669	0.441	1.02E-07
CDC42SE2	6.63E-09	0.294120865	0.464	0.201	0.000174984
IL2RG	0.001872359	0.293062533	0.55	0.231	1
SP100	2.33E-08	0.29187569	0.609	0.373	0.000613869
APBB1IP	2.96E-08	0.291702778	0.57	0.28	0.000780104
GNAQ	1.22E-10	0.291654236	0.55	0.296	3.23E-06
EIF3F	4.03E-11	0.29132326	0.861	0.766	1.06E-06
MT-ATP8	2.14E-06	0.291122098	1	0.992	0.056522353
HCK	6.11E-07	0.290626245	0.563	0.262	0.016124953
ATP2B1	3.43E-08	0.290174966	0.47	0.237	0.000905108
AIM1	4.77E-11	0.289736133	0.358	0.167	1.26E-06
PLAUR	0.009072659	0.289350219	0.623	0.415	1
AKAP13	2.20E-05	0.287191572	0.775	0.531	0.579960956
RUNX1	1.03E-08	0.285655954	0.517	0.275	0.000271339
LCP2	1.69E-06	0.284689281	0.536	0.311	0.044513032
STK38L	3.97E-13	0.284419654	0.371	0.096	1.05E-08
TET2	1.08E-11	0.283861133	0.351	0.143	2.86E-07
CNPY3	2.86E-08	0.283125896	0.695	0.402	0.00075518
ETV3	1.65E-13	0.283113841	0.245	0.094	4.36E-09
C10orf54	0.000286475	0.28297249	0.583	0.286	1
CCL3L3	0.038418879	0.282938683	0.166	0.03	1
ACTG1	3.84E-07	0.282460802	1	0.986	0.010121087
PRCP	3.43E-06	0.282259326	0.543	0.249	0.090479885
BID	6.68E-10	0.281727941	0.457	0.217	1.76E-05
GAPT	4.83E-16	0.281273263	0.252	0.033	1.27E-11
OXSR1	1.71E-09	0.280764081	0.417	0.173	4.50E-05
RPS10	1.11E-08	0.280311086	0.98	0.984	0.0002921
SHTN1	9.41E-13	0.280292694	0.358	0.193	2.48E-08
MICAL1	1.05E-13	0.280175341	0.45	0.173	2.78E-09
PPP1R18	2.04E-07	0.278712003	0.603	0.284	0.005388156
AFF3	4.32E-10	0.278462702	0.325	0.064	1.14E-05
PIM1	9.88E-07	0.278362935	0.325	0.177	0.02604814
CCDC88A	1.75E-05	0.278091258	0.649	0.353	0.462767092
EPC1	2.24E-08	0.277390877	0.603	0.32	0.000589598
SLC16A3	7.57E-07	0.276849646	0.576	0.305	0.019970725
TNFSF13B	2.85E-06	0.276845795	0.397	0.187	0.075274705
ITSN2	5.67E-09	0.276548403	0.536	0.319	0.000149521
PHTF2	1.06E-13	0.275941053	0.377	0.126	2.80E-09
PTPRE	0.000108401	0.275672463	0.523	0.25	1
GPAT3	1.00E-12	0.275558087	0.298	0.052	2.64E-08
ARL4C	2.01E-05	0.275496621	0.384	0.153	0.528923556
P2RY6	5.90E-15	0.275154581	0.212	0.017	1.56E-10
KLF10	8.80E-07	0.274854063	0.47	0.26	0.023216512
NDRG2	5.94E-08	0.27471353	0.331	0.079	0.001566388
IL10RA	1.62E-05	0.274265573	0.523	0.243	0.428237025
RELB	5.71E-10	0.273860867	0.338	0.124	1.51E-05
PARVG	2.65E-09	0.273855432	0.49	0.235	7.00E-05
SEC14L1	1.50E-05	0.273138131	0.53	0.274	0.394789429
CXCL16	0.001756455	0.27295856	0.808	0.474	1
BCL2L11	1.30E-12	0.272944791	0.318	0.115	3.43E-08
RPS21	2.74E-09	0.272277643	0.993	0.993	7.22E-05
CHMP1B	0.000159926	0.272159975	0.424	0.254	1
CEBPD	0.006722398	0.272105109	0.768	0.611	1
GNA13	4.86E-09	0.271787667	0.464	0.19	0.000128219
RPS24	3.90E-09	0.271753791	1	0.995	0.000102905
RPL4	1.26E-09	0.271694581	0.954	0.95	3.32E-05
FKBP5	2.17E-05	0.271287786	0.695	0.443	0.573303085
TMEM176B	0.000141277	0.270774239	0.238	0.126	1
CD40	2.90E-12	0.270407247	0.278	0.129	7.65E-08
SPINT2	0.000488351	0.26992837	0.781	0.432	1
IKZF1	9.06E-07	0.269759192	0.457	0.171	0.023908589
PCBP1	1.02E-08	0.269674412	0.907	0.849	0.000268674
DNAJC4	4.45E-12	0.269099668	0.49	0.259	1.17E-07
RPS18	1.06E-06	0.268446018	0.987	0.991	0.027901973
UBA52	1.06E-09	0.268258666	0.98	0.978	2.79E-05
MGAT1	1.52E-05	0.268040871	0.709	0.476	0.401028761
KMT2E	3.69E-07	0.267625343	0.682	0.418	0.009724117
SNCA	1.01E-10	0.267250913	0.258	0.057	2.65E-06
TM6SF1	1.20E-10	0.266894727	0.43	0.176	3.15E-06
MCTP1	3.55E-06	0.266560956	0.424	0.158	0.093717525
TAOK3	2.13E-08	0.266317708	0.563	0.331	0.000561528
LRRK1	6.64E-23	0.265709656	0.298	0.078	1.75E-18
EIF1	4.68E-10	0.265231197	1	0.997	1.24E-05
KCNK6	2.06E-17	0.264777616	0.338	0.084	5.44E-13
DEF6	1.25E-09	0.26460306	0.404	0.121	3.29E-05
FAM49A	1.91E-08	0.264250932	0.404	0.174	0.000503645
GLO1	5.34E-08	0.264217772	0.49	0.366	0.001409252
SERTAD2	7.57E-14	0.264151397	0.384	0.148	2.00E-09
ACOT7	1.50E-06	0.263859672	0.106	0.136	0.039637896
LILRB3	6.86E-08	0.262969325	0.437	0.198	0.001809744
DPYD	1.32E-07	0.26281431	0.55	0.313	0.003486946
LYN	1.98E-06	0.262611609	0.596	0.317	0.052272594
MANBA	5.07E-08	0.262496702	0.49	0.264	0.001336332
RIN3	7.20E-09	0.260556363	0.483	0.209	0.000189808
AXL	7.24E-12	0.260348346	0.344	0.106	1.91E-07
ATG16L2	6.95E-09	0.260114492	0.424	0.193	0.000183368
SMARCA2	3.64E-09	0.259656588	0.411	0.202	9.59E-05
RPS29	4.09E-06	0.259637129	0.98	0.956	0.107793206
RHOG	9.24E-06	0.25907591	0.755	0.473	0.243843651
MKL1	6.39E-12	0.258279475	0.325	0.112	1.69E-07
HGSNAT	5.35E-13	0.258137526	0.377	0.149	1.41E-08
ZNF385A	2.51E-10	0.256829669	0.437	0.156	6.63E-06
HIST1H2BJ	5.21E-07	0.256367016	0.106	0.038	0.01374899
RFTN1	4.93E-10	0.256112571	0.338	0.137	1.30E-05
ANP32B	2.08E-06	0.255834112	0.728	0.587	0.054903477
HIST1H1D	0.000410375	0.255530927	0.318	0.123	1
KDM2B	4.05E-17	0.255382239	0.278	0.108	1.07E-12
RPS6	8.02E-07	0.255143618	0.993	0.989	0.021161082
FAM53C	1.01E-11	0.254931241	0.338	0.132	2.66E-07
RPLP2	3.31E-08	0.254312537	0.993	0.992	0.000873856
MFSD1	7.27E-05	0.253072318	0.735	0.475	1
LRRFIP1	9.28E-07	0.252996288	0.861	0.757	0.024475891
RHOC	0.001966985	0.252774958	0.623	0.296	1
MAP2K1	1.24E-09	0.252524784	0.457	0.244	3.27E-05
PTMA	1.60E-09	0.252357796	1	0.997	4.23E-05
RPL35A	1.17E-07	0.252221105	0.98	0.988	0.003090655
FGD2	3.10E-10	0.251967788	0.311	0.135	8.17E-06
CD84	2.20E-06	0.251388776	0.344	0.106	0.057920635
TYMP	0.000842289	0.251162944	0.742	0.505	1
NUDC	5.38E-05	-0.250655669	0.298	0.366	1
SDCBP	5.40E-05	-0.25102366	0.695	0.724	1
GIMAP1	9.61E-07	-0.251316473	0.04	0.197	0.025336532
MYO6	0.981225793	-0.251832928	0	0.197	1
HLA-C	0.000347528	-0.253415767	0.974	0.973	1
COA3	4.94E-07	-0.254450544	0.192	0.371	0.013033202
MRPL57	1.07E-06	-0.254503979	0.384	0.513	0.028275436
RBX1	4.76E-07	-0.254786094	0.523	0.666	0.012547963
FAM174A	1.46E-06	-0.255815322	0.073	0.21	0.038538166
NUCB1	2.15E-06	-0.256319887	0.437	0.543	0.056620509
FLRT3	0.000247838	-0.256742562	0.007	0.116	1
HPCAL1	5.29E-07	-0.257586864	0.185	0.377	0.013965408
TMEM125	1.91E-06	-0.257751018	0.02	0.182	0.050398267
NPDC1	2.00E-05	-0.258181218	0.033	0.114	0.527313953
FKBP2	1.06E-06	-0.258661212	0.358	0.483	0.028081222
CHCHD2	1.07E-08	-0.258717325	0.914	0.951	0.000281666
SHFM1	4.08E-07	-0.258834599	0.596	0.711	0.01077064
CREG1	6.75E-06	-0.258875421	0.377	0.469	0.177942448
HSD17B6	2.58E-05	-0.259100669	0.013	0.133	0.680919339
PLS3	0.000172005	-0.259155402	0.007	0.161	1
TIMP2	1.42E-06	-0.26099529	0.179	0.329	0.03756344
LMAN1	3.85E-07	-0.261091369	0.166	0.357	0.010142987
SEC62	5.27E-07	-0.26109206	0.477	0.641	0.013912661
ADH5	1.39E-07	-0.261289071	0.225	0.405	0.003659021
MYDGF	2.76E-06	-0.261789159	0.43	0.562	0.072746166
MIF	3.40E-07	-0.261993387	0.921	0.932	0.008972353
MRPS31	3.08E-05	-0.262167017	0.099	0.166	0.813146392
ATP6V1F	2.18E-05	-0.262280718	0.702	0.76	0.575017087
SRI	5.02E-05	-0.262811092	0.47	0.521	1
SLC22A31	0.981174178	-0.2630992	0	0.136	1
ATP6V0C	8.32E-06	-0.263223185	0.887	0.89	0.21933803
TUSC3	0.981169909	-0.26405064	0	0.119	1
WWTR1	0.981169689	-0.264099408	0	0.182	1
ENG	0.001254716	-0.264307197	0.298	0.31	1
FAM177A1	1.58E-05	-0.264414978	0.305	0.409	0.415605739
SSR4	1.55E-07	-0.266042886	0.781	0.855	0.004081027
ERGIC3	3.27E-06	-0.26638476	0.45	0.547	0.086227684
MSMO1	7.16E-06	-0.266764591	0.106	0.22	0.188910043
PDK4	0.007004377	-0.266897331	0.397	0.401	1
C2	7.94E-07	-0.267338682	0.026	0.214	0.020939668
GSTO1	5.07E-05	-0.267947563	0.57	0.568	1
LMO3	0.000145166	-0.268025392	0.007	0.168	1
SECISBP2L	3.03E-06	-0.268339656	0.199	0.316	0.07986702
NDUFAF3	4.71E-07	-0.268766622	0.285	0.483	0.012411504
ATP1B1	7.69E-05	-0.269280553	0.344	0.384	1
PSENEN	0.000373546	-0.269722978	0.291	0.277	1
ANXA1	0.000134853	-0.272300841	0.801	0.863	1
NDUFB7	1.01E-07	-0.272780912	0.444	0.594	0.002652429
GLRX	0.000185359	-0.27341808	0.477	0.479	1
ERRFI1	6.47E-07	-0.273425308	0.026	0.194	0.017070825
CXCL5	2.49E-05	-0.273475843	0.026	0.102	0.656388753
FLNA	2.46E-05	-0.273704114	0.45	0.536	0.648872246
PEG10	0.981125004	-0.274239957	0	0.104	1
NDUFA3	2.33E-07	-0.274492479	0.457	0.627	0.006143767
UQCR11	5.82E-09	-0.274889596	0.815	0.895	0.000153424
SLC25A4	0.000117911	-0.275189745	0.007	0.193	1
TSPAN7	3.59E-05	-0.275222312	0.013	0.107	0.946345709
MTUS1	0.981118951	-0.27563893	0	0.178	1
PPIB	1.75E-07	-0.275914331	0.854	0.92	0.004614637
GUK1	4.98E-07	-0.276963736	0.629	0.721	0.013140498
LYAR	1.51E-06	-0.277000113	0.159	0.284	0.039802366
MT-ND4	1.35E-06	-0.277019572	1	0.99	0.035546502
RBPMS	7.42E-06	-0.277528076	0.013	0.201	0.195607554
ARHGAP29	0.981107777	-0.27823871	0	0.141	1
TGM2	1.94E-06	-0.279121092	0.04	0.156	0.051270895
HMGN2	7.26E-07	-0.279965572	0.795	0.881	0.019154008
SFTA1P	0.000147795	-0.280064773	0.007	0.137	1
MMP24-AS1	1.10E-07	-0.280299468	0.311	0.475	0.002905405
LAMP2	2.08E-06	-0.280608767	0.318	0.446	0.0547808
TXNDC17	7.96E-08	-0.280628686	0.278	0.455	0.002099947
STXBP2	4.78E-05	-0.280675544	0.464	0.481	1
ATP5G3	3.66E-08	-0.281417517	0.742	0.849	0.000966292
SLCO2B1	1.34E-06	-0.281735073	0.139	0.272	0.035435383
SLC7A7	2.80E-05	-0.281944847	0.305	0.368	0.73937995
SEC61G	6.17E-08	-0.282356189	0.563	0.725	0.001627138
ODF3B	0.006840362	-0.282547036	0.364	0.271	1
LRRK2	0.001164438	-0.283036419	0.245	0.227	1
CALM2	7.00E-07	-0.283878358	0.868	0.925	0.01845103
COX5B	7.94E-10	-0.28434122	0.808	0.911	2.10E-05
DYNLRB1	1.13E-07	-0.285063148	0.437	0.591	0.002973011
AGPAT2	3.27E-07	-0.285489188	0.258	0.412	0.008632228
ABHD5	6.59E-06	-0.285561423	0.185	0.32	0.173805902
RABAC1	1.63E-07	-0.285818138	0.477	0.637	0.004287332
SERF2	5.43E-10	-0.285939338	0.993	0.991	1.43E-05
NDUFAB1	6.88E-08	-0.287284016	0.377	0.539	0.00181586
LIFR	0.981069187	-0.287380373	0	0.131	1
VAMP5	2.68E-05	-0.287540232	0.146	0.228	0.70766637
CTSC	0.001418333	-0.28782074	0.821	0.681	1
NQO1	2.71E-06	-0.2890499	0.02	0.143	0.071464537
ICAM2	1.13E-05	-0.289117472	0.166	0.25	0.296885636
CCL4	0.236406046	-0.289816131	0.212	0.161	1
WDR54	1.04E-05	-0.290308766	0.04	0.118	0.274572397
TMED10	6.17E-08	-0.290545484	0.536	0.676	0.001627441
ATP1A1	8.79E-05	-0.290985152	0.45	0.449	1
AGTRAP	1.61E-08	-0.291655435	0.172	0.367	0.000425371
COX6A1	1.37E-10	-0.292411779	0.894	0.957	3.61E-06
F3	0.98104643	-0.292891861	0	0.14	1
BNIP3	7.69E-07	-0.293783263	0.02	0.231	0.020279769
ATP5I	1.08E-07	-0.29635809	0.57	0.674	0.002857128
TTN	8.12E-06	-0.296448726	0.02	0.119	0.214211042
PPIC	2.13E-07	-0.296620448	0.02	0.242	0.00560795
SCCPDH	9.47E-09	-0.297332441	0.073	0.299	0.000249902
SELM	5.31E-08	-0.297687644	0.099	0.273	0.001400978
TMBIM6	1.77E-09	-0.297869745	0.868	0.933	4.67E-05
SEC11C	4.27E-08	-0.300590604	0.225	0.398	0.001126706
ROMO1	2.50E-08	-0.301057872	0.536	0.68	0.000660286
GIMAP7	2.35E-06	-0.302685049	0.086	0.193	0.062082025
TSPAN4	1.37E-08	-0.303757622	0.086	0.293	0.000361575
CTSW	8.01E-05	-0.304306298	0.079	0.128	1
NEDD4L	9.03E-08	-0.305452134	0.046	0.214	0.002382821
CITED2	9.10E-05	-0.306394742	0.437	0.545	1
PAPSS2	9.13E-07	-0.306397	0.093	0.242	0.024076412
PEPD	3.80E-09	-0.306971382	0.152	0.381	0.000100246
SCARB2	5.29E-09	-0.310667216	0.099	0.338	0.000139618
FGGY	1.74E-07	-0.310926361	0.073	0.207	0.004583487
NNMT	0.000103122	-0.311001124	0.007	0.133	1
TCF7L2	1.07E-07	-0.311319881	0.02	0.26	0.002823896
DRAM1	2.10E-07	-0.311776388	0.113	0.257	0.005549937
EZR	4.71E-05	-0.313131837	0.457	0.482	1
FPR2	1.76E-07	-0.314892664	0.033	0.21	0.004653125
ESAM	1.25E-06	-0.316111934	0.02	0.148	0.032988616
P4HB	4.81E-09	-0.317021718	0.477	0.661	0.000126958
CALR	1.71E-07	-0.317473623	0.642	0.775	0.004518289
B2M	9.49E-08	-0.317635301	1	1	0.002502469
CALM1	4.92E-08	-0.31985947	0.901	0.936	0.001296608
HSP90B1	3.66E-07	-0.320138549	0.682	0.805	0.00964603
GIMAP4	1.72E-07	-0.320750879	0.113	0.265	0.004535272
UBL5	1.26E-10	-0.322854387	0.762	0.863	3.32E-06
MRPL14	2.15E-08	-0.323757288	0.225	0.413	0.000566606
FKBP1A	2.76E-07	-0.325284065	0.748	0.779	0.007284422
DLC1	2.91E-06	-0.327474214	0.013	0.192	0.076714712
SLC44A4	0.000104393	-0.329980414	0.007	0.111	1
CLTA	6.15E-11	-0.330306626	0.563	0.779	1.62E-06
CNN3	8.72E-08	-0.330700627	0.02	0.208	0.002299151
EFEMP1	6.25E-05	-0.331226944	0.007	0.168	1
WIF1	0.980893754	-0.33226291	0	0.133	1
RMDN3	5.94E-09	-0.332722835	0.113	0.315	0.000156778
APOC4-APOC2	0.020793731	-0.33336445	0.126	0.113	1
CRNDE	5.10E-05	-0.334257455	0.007	0.198	1
LRRC23	7.54E-07	-0.334777274	0.033	0.146	0.019887372
S100A12	0.01802988	-0.335247472	0.119	0.076	1
SRP14	3.27E-12	-0.335452644	0.907	0.958	8.64E-08
APP	0.000103329	-0.335645304	0.351	0.347	1
SPTSSA	2.32E-07	-0.335751736	0.199	0.332	0.006126259
DAD1	4.21E-10	-0.335799867	0.53	0.701	1.11E-05
FTH1	0.000118406	-0.336540162	1	0.999	1
ALPL	0.980874087	-0.337646411	0	0.141	1
TMC5	0.980870804	-0.338552167	0	0.143	1
PEBP1	2.14E-09	-0.340461164	0.735	0.787	5.65E-05
NDUFS5	1.07E-11	-0.340576215	0.636	0.817	2.82E-07
CEBPB	1.86E-06	-0.340969057	0.457	0.592	0.049083379
FCN1	0.014617551	-0.340970811	0.093	0.124	1
TMEM59	6.97E-10	-0.341366377	0.735	0.838	1.84E-05
IFI6	3.56E-05	-0.34269494	0.245	0.402	0.939146218
SDR16C5	5.67E-05	-0.34338378	0.007	0.156	1
LMO7	1.32E-07	-0.34360861	0.066	0.208	0.003489005
SKP1	6.55E-12	-0.344708913	0.808	0.899	1.73E-07
ABCA3	4.06E-06	-0.344871798	0.013	0.147	0.107001273
C4BPA	6.43E-05	-0.345015922	0.007	0.138	1
MYL9	1.69E-05	-0.346486548	0.073	0.136	0.446492229
LDLR	6.53E-08	-0.346734615	0.046	0.197	0.00172226
ANXA4	1.42E-08	-0.348015119	0.318	0.46	0.000374977
LDHB	8.59E-09	-0.349561786	0.682	0.756	0.00022653
LRP1	3.81E-09	-0.350821481	0.126	0.315	0.000100493
DUOX1	4.46E-05	-0.351096187	0.007	0.179	1
NDUFB9	1.40E-11	-0.351381679	0.536	0.721	3.70E-07
CTSB	0.000122345	-0.352815811	0.874	0.764	1
CTSA	1.82E-09	-0.353197821	0.212	0.429	4.79E-05
EFNA1	3.90E-05	-0.356698194	0.007	0.194	1
DMKN	3.86E-05	-0.357360388	0.007	0.194	1
A2M	0.002761158	-0.357870072	0.272	0.194	1
CLIC3	1.63E-07	-0.361548133	0.026	0.171	0.004291759
ERH	1.36E-11	-0.363654245	0.424	0.642	3.60E-07
GNG11	8.09E-05	-0.36537843	0.066	0.113	1
CNIH4	2.46E-11	-0.365539736	0.205	0.455	6.50E-07
COX7A2	9.16E-14	-0.367129181	0.709	0.889	2.42E-09
CAV2	0.980765825	-0.36860615	0	0.161	1
ANXA2	5.47E-08	-0.369003358	0.874	0.889	0.001442934
MS4A7	0.000238601	-0.37303543	0.556	0.458	1
SDPR	7.46E-05	-0.37682434	0.093	0.157	1
SYNE1	2.92E-09	-0.380812369	0.099	0.273	7.70E-05
LINC01272	3.30E-09	-0.38095121	0.132	0.304	8.70E-05
BSG	3.87E-12	-0.38316733	0.417	0.649	1.02E-07
NDUFA4	7.33E-15	-0.384164715	0.795	0.925	1.93E-10
ANXA5	8.67E-11	-0.38513774	0.848	0.882	2.29E-06
RP11-598F7.3	1.61E-08	-0.385637584	0.04	0.2	0.000424021
TNFSF10	2.71E-06	-0.385715129	0.212	0.267	0.07141793
DYNLT1	4.93E-09	-0.390080387	0.318	0.495	0.000129943
MMP19	1.96E-07	-0.390912627	0.013	0.182	0.005178475
VCAN	0.00068766	-0.391162216	0.245	0.285	1
POLR2I	3.31E-10	-0.394172545	0.146	0.347	8.74E-06
MAOA	0.980679575	-0.394920606	0	0.22	1
RAB13	7.85E-12	-0.397081057	0.199	0.444	2.07E-07
EPCAM	7.71E-08	-0.399364238	0.02	0.215	0.002033843
AKR1C2	1.11E-07	-0.399840694	0.026	0.157	0.002934123
CTSS	1.20E-06	-0.400810908	0.848	0.744	0.031635285
TSTD1	2.40E-07	-0.402876909	0.245	0.311	0.006343523
PECAM1	0.000112954	-0.403937382	0.424	0.367	1
AQP3	5.51E-09	-0.404993833	0.192	0.383	0.000145302
MALL	8.75E-07	-0.405983331	0.013	0.176	0.023083832
CD3E	8.62E-06	-0.406745794	0.04	0.102	0.22740049
NOP10	1.75E-11	-0.41163405	0.623	0.74	4.62E-07
CLDN7	8.94E-10	-0.41182626	0.04	0.271	2.36E-05
COX6C	1.04E-16	-0.412387591	0.815	0.912	2.74E-12
NKX2-1	3.35E-08	-0.412557167	0.02	0.188	0.000884462
LIPA	7.54E-09	-0.41258711	0.258	0.385	0.000198932
GSTP1	7.81E-10	-0.416261927	0.954	0.973	2.06E-05
SLC39A8	7.27E-08	-0.416649848	0.113	0.204	0.001918616
TACSTD2	2.36E-05	-0.417809436	0.086	0.207	0.621264526
NUCB2	2.46E-10	-0.418163825	0.079	0.285	6.49E-06
BCAP31	2.00E-13	-0.418490855	0.464	0.658	5.28E-09
NPC2	7.08E-10	-0.419384532	0.954	0.945	1.87E-05
MYL6	4.45E-15	-0.420628247	0.98	0.992	1.17E-10
C3	7.37E-08	-0.421380845	0.033	0.17	0.001943585
STMN1	1.24E-07	-0.421718148	0.232	0.354	0.003276814
PDLIM1	2.76E-11	-0.422205544	0.258	0.485	7.29E-07
HSPB1	8.16E-07	-0.423469642	0.57	0.797	0.021517793
PERP	4.95E-08	-0.425255652	0.013	0.212	0.001305956
C8orf4	1.03E-06	-0.42548293	0.013	0.152	0.027232016
PPARG	3.66E-10	-0.426694802	0.04	0.265	9.65E-06
TXN	4.13E-11	-0.426817202	0.755	0.902	1.09E-06
INHBA	8.02E-08	-0.427006636	0.06	0.19	0.002116369
LPCAT1	5.45E-09	-0.427308119	0.073	0.227	0.000143682
PTRF	0.980571162	-0.430147653	0	0.175	1
BCAM	0.98056975	-0.43062255	0	0.221	1
CLDN3	1.96E-05	-0.430708377	0.007	0.166	0.516896475
RBP4	1.07E-07	-0.430939068	0.02	0.15	0.002831198
NDUFC1	1.56E-13	-0.4310153	0.272	0.542	4.11E-09
SUSD2	1.97E-05	-0.431200382	0.007	0.162	0.519940138
LY6E	1.08E-09	-0.432502281	0.497	0.69	2.84E-05
RPS26	1.16E-09	-0.433252346	0.974	0.983	3.05E-05
TAGLN	1.16E-06	-0.433892657	0.02	0.114	0.030492974
HSBP1	2.29E-11	-0.436397342	0.397	0.573	6.04E-07
VAT1	7.25E-12	-0.437670988	0.172	0.382	1.91E-07
DYNLL1	2.28E-09	-0.438794614	0.755	0.799	6.01E-05
DHCR24	1.39E-09	-0.438889459	0.04	0.229	3.67E-05
VSIG4	8.88E-05	-0.439102362	0.43	0.409	1
UQCR10	3.17E-16	-0.443397944	0.649	0.85	8.35E-12
SYNE2	1.16E-09	-0.446872914	0.013	0.249	3.07E-05
GYPC	2.22E-11	-0.448107747	0.146	0.397	5.85E-07
CRIP2	5.15E-09	-0.450584557	0.053	0.19	0.000135889
GDF15	0.980507372	-0.452025536	0	0.135	1
UQCRQ	2.34E-17	-0.45451651	0.57	0.811	6.18E-13
RETN	4.62E-07	-0.454672452	0.132	0.245	0.012199062
PLIN2	8.32E-08	-0.455090169	0.391	0.459	0.002195848
CD81	1.19E-12	-0.458071273	0.344	0.576	3.13E-08
PLA2G16	4.62E-14	-0.459561618	0.152	0.441	1.22E-09
SOD1	3.63E-14	-0.459572573	0.457	0.683	9.58E-10
MS4A4A	1.56E-09	-0.460659185	0.252	0.353	4.12E-05
TFRC	1.13E-09	-0.466931077	0.192	0.36	2.97E-05
CETN2	1.34E-07	-0.467247034	0.033	0.132	0.003530331
TREM1	1.67E-09	-0.467841385	0.225	0.356	4.42E-05
GPRC5A	1.26E-05	-0.477164079	0.007	0.16	0.332307596
BLVRB	2.82E-13	-0.48041512	0.391	0.571	7.45E-09
LRPAP1	2.80E-14	-0.480604156	0.325	0.564	7.38E-10
SEPW1	1.21E-13	-0.481141781	0.503	0.665	3.18E-09
MLPH	6.45E-06	-0.482591024	0.007	0.291	0.170169395
ADGRF5	0.98041569	-0.484997193	0	0.232	1
CYSTM1	1.01E-12	-0.488502553	0.199	0.434	2.66E-08
PRSS23	1.68E-05	-0.49077317	0.007	0.123	0.444370476
HPGD	9.55E-10	-0.492719794	0.119	0.265	2.52E-05
LPL	5.08E-12	-0.492775711	0.079	0.314	1.34E-07
C16orf89	0.980391122	-0.494143895	0	0.182	1
SMIM22	0.980390244	-0.494473171	0	0.169	1
SDC4	3.95E-11	-0.495054423	0.106	0.314	1.04E-06
POLR2L	3.32E-16	-0.496180502	0.536	0.759	8.77E-12
BRI3	1.73E-14	-0.498252985	0.457	0.641	4.57E-10
EGFL7	2.97E-08	-0.498778402	0.02	0.146	0.000783008
IFT57	2.35E-11	-0.50567241	0.086	0.271	6.21E-07
S100A13	3.56E-11	-0.50588303	0.033	0.343	9.40E-07
MORN2	4.88E-07	-0.506122471	0.013	0.139	0.012877219
NGFRAP1	5.38E-06	-0.508154591	0.007	0.253	0.141812457
CYR61	1.17E-08	-0.511470566	0.007	0.16	0.000309859
PEBP4	1.26E-08	-0.512110041	0.026	0.162	0.000332754
FASN	1.61E-07	-0.512562565	0.013	0.18	0.004258025
C19orf33	8.02E-09	-0.513770074	0.02	0.215	0.00021163
CD151	2.94E-15	-0.513895125	0.245	0.523	7.76E-11
TSPAN3	5.91E-13	-0.514271936	0.278	0.471	1.56E-08
ID3	1.76E-07	-0.514949468	0.278	0.338	0.00465033
HLA-E	2.50E-09	-0.516892427	0.934	0.87	6.60E-05
TSPO	6.89E-13	-0.522580145	0.748	0.831	1.82E-08
AGER	5.08E-07	-0.525550856	0.026	0.105	0.013399322
CTGF	0.980306717	-0.526583705	0	0.116	1
SLC9A3R2	7.53E-09	-0.527936608	0.013	0.212	0.00019866
HYAL2	5.58E-09	-0.529164123	0.033	0.165	0.000147091
PLA2G1B	0.980300069	-0.529205822	0	0.136	1
MT2A	2.73E-05	-0.530578328	0.477	0.705	0.720101885
TACC2	5.39E-06	-0.531747314	0.007	0.2	0.142275444
ATPIF1	1.00E-13	-0.534069207	0.477	0.665	2.65E-09
CKB	2.52E-10	-0.53695888	0.046	0.212	6.64E-06
SOD3	6.39E-06	-0.539115428	0.007	0.166	0.168670876
IGFBP2	0.980250396	-0.549114071	0	0.127	1
STOM	1.17E-14	-0.549648006	0.152	0.458	3.08E-10
FXYD3	3.99E-06	-0.551221715	0.007	0.219	0.105295793
PSAP	4.38E-12	-0.560044127	0.94	0.886	1.16E-07
ALDH1A1	5.50E-11	-0.568788453	0.026	0.327	1.45E-06
SCD	2.30E-12	-0.569715098	0.04	0.298	6.08E-08
UBB	9.33E-23	-0.57037225	0.854	0.949	2.46E-18
LGALS3BP	1.02E-13	-0.575654201	0.04	0.403	2.70E-09
FCGR3A	4.98E-12	-0.582190955	0.152	0.386	1.31E-07
CD63	5.08E-25	-0.582299753	0.848	0.947	1.34E-20
IFITM1	1.63E-05	-0.584668214	0.351	0.312	0.430156038
PLD3	4.23E-17	-0.586805398	0.265	0.58	1.12E-12
SFTA3	3.08E-06	-0.588315534	0.007	0.198	0.081327946
ASAH1	4.09E-21	-0.595829315	0.682	0.848	1.08E-16
CLDN18	0.980124224	-0.602193547	0	0.156	1
IGFBP4	4.93E-11	-0.604002821	0.02	0.214	1.30E-06
KLF2	4.32E-09	-0.604279954	0.265	0.372	0.000113853
SELENBP1	1.44E-08	-0.607504099	0.013	0.248	0.0003798
RARRES3	5.11E-15	-0.608715341	0.106	0.363	1.35E-10
SPARC	3.88E-06	-0.609921981	0.007	0.155	0.102291875
LAMP1	1.13E-21	-0.617841896	0.238	0.632	2.99E-17
TCEB2	5.39E-28	-0.621503664	0.709	0.922	1.42E-23
C5AR1	2.53E-14	-0.624747345	0.152	0.386	6.67E-10
S100A11	5.45E-16	-0.625052265	0.98	0.971	1.44E-11
AQP1	2.00E-09	-0.625722831	0.02	0.195	5.28E-05
S100A14	2.38E-06	-0.627524121	0.007	0.184	0.062718179
LTA4H	5.63E-18	-0.628314443	0.397	0.602	1.49E-13
S100A6	6.87E-23	-0.630005963	0.98	0.993	1.81E-18
FOLR1	0.980059874	-0.630666258	0	0.24	1
FABP3	4.41E-06	-0.631071447	0.007	0.133	0.116439089
TSC22D1	1.22E-13	-0.632376419	0.033	0.33	3.21E-09
SPTBN1	2.45E-13	-0.633278946	0.046	0.309	6.45E-09
RAMP2	3.41E-08	-0.635996999	0.033	0.119	0.000898203
CD68	1.27E-08	-0.642708975	0.702	0.615	0.000336113
CYP27A1	6.17E-15	-0.648078239	0.04	0.349	1.63E-10
EPHX1	3.61E-09	-0.648851714	0.013	0.345	9.51E-05
APLP2	2.13E-23	-0.64903391	0.377	0.746	5.63E-19
KRT18	2.12E-13	-0.65046132	0.066	0.272	5.58E-09
IL32	4.15E-06	-0.65259006	0.113	0.177	0.109523908
SLC11A1	2.04E-14	-0.652675953	0.192	0.416	5.39E-10
SAA1	0.980006035	-0.655222423	0	0.104	1
AK1	1.13E-06	-0.659805301	0.007	0.265	0.02993342
ADIRF	1.33E-06	-0.664977473	0.007	0.226	0.035030017
THBS1	7.90E-09	-0.669165697	0.185	0.352	0.000208344
MT1E	1.58E-12	-0.678050091	0.053	0.263	4.17E-08
KRT8	4.42E-13	-0.67864735	0.079	0.256	1.17E-08
LGALS3	2.64E-18	-0.680979668	0.715	0.933	6.97E-14
KRT7	2.48E-09	-0.681223817	0.02	0.167	6.54E-05
TM4SF1	5.31E-10	-0.690007361	0.013	0.205	1.40E-05
PPDPF	1.15E-30	-0.690084124	0.854	0.949	3.03E-26
IFITM3	8.11E-11	-0.69814746	0.649	0.732	2.14E-06
CD52	3.85E-09	-0.698354137	0.57	0.561	0.000101677
MGST3	1.78E-25	-0.699128553	0.57	0.826	4.70E-21
CD9	4.66E-23	-0.703705373	0.543	0.811	1.23E-18
TSPAN1	6.30E-08	-0.705751448	0.02	0.103	0.001660906
TUBB4B	6.47E-12	-0.707925374	0.371	0.504	1.71E-07
AGR3	6.26E-10	-0.708512082	0.013	0.192	1.65E-05
GLUL	7.02E-17	-0.70911264	0.762	0.846	1.85E-12
GPNMB	3.74E-14	-0.72326142	0.152	0.342	9.86E-10
PRDX1	8.11E-31	-0.727265567	0.715	0.927	2.14E-26
AGR2	0.979842431	-0.733947583	0	0.2	1
MCEMP1	3.07E-14	-0.734900659	0.106	0.345	8.09E-10
CSTB	1.30E-28	-0.750287498	0.894	0.945	3.42E-24
CXCL17	3.72E-09	-0.760092865	0.013	0.202	9.80E-05
CXCL3	6.19E-08	-0.762405581	0.132	0.324	0.00163226
CES1	4.45E-15	-0.765470437	0.132	0.313	1.18E-10
CYP4B1	0.979772655	-0.769404114	0	0.204	1
PIGR	1.25E-10	-0.772032563	0.013	0.209	3.28E-06
GPX3	4.17E-16	-0.77625325	0.086	0.322	1.10E-11
TFPI	8.22E-15	-0.777154118	0.053	0.278	2.17E-10
CLDN4	4.26E-07	-0.780042219	0.007	0.241	0.011233068
CFD	9.10E-18	-0.780961246	0.106	0.372	2.40E-13
S100A9	2.78E-07	-0.78799549	0.384	0.468	0.007333597
CTSL	4.74E-21	-0.801892773	0.132	0.466	1.25E-16
CLDN5	5.54E-09	-0.824037945	0.02	0.114	0.000146122
C1QA	7.97E-134	-0.824313312	0.623	0.55	2.10E-129
CD59	2.57E-24	-0.838826532	0.285	0.623	6.78E-20
SEPP1	3.89E-12	-0.851391128	0.02	0.298	1.03E-07
SFTPD	0.999994544	-0.853136956	0	0.169	1
DSTN	6.44E-28	-0.86149157	0.404	0.701	1.70E-23
SERPING1	1.33E-22	-0.874864471	0.113	0.471	3.51E-18
C1QC	6.75E-08	-0.883943132	0.51	0.519	0.001781756
MUC1	0.979558229	-0.885340049	0	0.235	1
SERPINA1	9.07E-25	-0.887336415	0.603	0.774	2.39E-20
ELF3	0.979550743	-0.889575626	0	0.227	1
NKG7	4.48E-06	-0.896545134	0.126	0.134	0.118277204
KRT19	2.52E-10	-0.903177101	0.007	0.254	6.65E-06
CAV1	2.30E-11	-0.906872263	0.02	0.204	6.06E-07
EMP2	1.02E-07	-0.919919201	0.007	0.307	0.002698127
S100A8	8.96E-06	-0.929513315	0.344	0.336	0.236335097
CXCL2	1.69E-10	-0.931635623	0.166	0.36	4.47E-06
IGFBP7	1.37E-09	-0.931679369	0.318	0.266	3.61E-05
CCL5	6.75E-09	-0.933585071	0.04	0.116	0.000177953
ID1	1.61E-15	-0.94037885	0.026	0.254	4.24E-11
PRDX5	1.48E-30	-0.945255602	0.543	0.81	3.90E-26
MGP	1.91E-08	-0.945416501	0.013	0.111	0.000503788
EPAS1	9.55E-17	-0.951450369	0.06	0.293	2.52E-12
FN1	2.05E-16	-0.954224691	0.066	0.268	5.41E-12
NUPR1	8.58E-25	-0.965082976	0.06	0.511	2.26E-20
CLU	2.82E-13	-0.968219598	0.02	0.205	7.43E-09
FBP1	3.23E-22	-0.980627468	0.391	0.573	8.51E-18
ACP5	1.55E-21	-1.064131505	0.377	0.51	4.08E-17
GCHFR	1.30E-25	-1.065292668	0.106	0.457	3.42E-21
IFI27	8.74E-17	-1.09624218	0.046	0.25	2.31E-12
SPARCL1	2.01E-11	-1.111628506	0.033	0.135	5.31E-07
FABP5	4.22E-33	-1.17551139	0.47	0.725	1.11E-28
MARCO	1.68E-23	-1.180691253	0.132	0.367	4.44E-19
WFDC2	1.45E-18	-1.182416086	0.033	0.283	3.82E-14
CAPS	9.47E-26	-1.191697327	0.033	0.102	2.50E-21
SFTA2	6.21E-24	-1.197410426	0.033	0.201	1.64E-19
FTL	2.16E-35	-1.215409113	1	0.999	5.70E-31
SLC34A2	7.58E-17	-1.216935625	0.026	0.24	2.00E-12
CCL18	1.37E-15	-1.224689964	0.099	0.239	3.61E-11
TIMP3	8.35E-11	-1.234680121	0.013	0.163	2.20E-06
C1QB	5.56E-13	-1.236588959	0.563	0.535	1.47E-08
MGST1	2.03E-26	-1.261668495	0.06	0.46	5.35E-22
CYB5A	9.04E-45	-1.418145484	0.265	0.709	2.39E-40
HOPX	2.68E-22	-1.418781069	0.06	0.289	7.08E-18
CTSD	1.04E-52	-1.518201243	0.689	0.902	2.74E-48
HBB	2.25E-08	-1.569372271	0.106	0.126	0.000592723
RNASE1	1.25E-38	-1.711241705	0.113	0.478	3.31E-34
SCGB3A2	3.06E-15	-1.825167391	0.06	0.154	8.08E-11
NAPSA	9.21E-55	-1.853326681	0.06	0.197	2.43E-50
PGC	7.31E-10	-1.907458186	0.007	0.153	1.93E-05
APOC1	1.33E-37	-1.925132876	0.411	0.616	3.52E-33
APOE	3.93E-37	-1.931286943	0.232	0.49	1.04E-32
FABP4	5.11E-24	-1.950483238	0.152	0.294	1.35E-19
SFTPA2	2.37E-52	-2.70435305	0.04	0.209	6.26E-48
SLPI	5.78E-55	-2.912534815	0.126	0.485	1.52E-50
SFTPA1	3.14E-104	-2.920047105	0.093	0.227	8.29E-100
SCGB3A1	7.69E-38	-2.953807636	0.166	0.378	2.03E-33
SCGB1A1	1.43E-21	-3.101039376	0.225	0.23	3.76E-17
SFTPB	2.00E-46	-3.24529978	0.106	0.361	5.27E-42
SFTPC	9.92E-76	-4.310279337	0.477	0.582	2.62E-71
