## Supplementary material for "Single-cell RNA-sequencing reveals profibrotic roles of distinct epithelial and mesenchymal lineages in pulmonary fibrosis": Macrophages_vsall_control_.csv

	p_val	avg_logFC	pct.1	pct.2	p_val_adj
APOC1	0	2.851047698	0.942	0.415	0
C1QB	0	2.661989888	0.945	0.285	0
APOE	0	2.647832599	0.913	0.23	0
C1QC	0	2.459842443	0.964	0.248	0
C1QA	0	2.439525524	0.966	0.297	0
FABP4	0	2.386123269	0.652	0.074	0
CTSD	0	2.007538358	0.996	0.843	0
ACP5	0	2.002128889	0.959	0.235	0
CCL18	0	1.987275721	0.576	0.032	0
HLA-DRA	0	1.970306009	0.998	0.874	0
ALOX5AP	0	1.960097551	0.945	0.271	0
MARCO	0	1.926402013	0.86	0.063	0
MRC1	0	1.892120663	0.929	0.085	0
FTL	0	1.871272289	1	0.999	0
CD68	0	1.869848085	0.993	0.384	0
FBP1	0	1.732036799	0.913	0.363	0
FTH1	0	1.643958017	1	0.999	0
HLA-DRB1	0	1.638740846	0.998	0.884	0
CD74	0	1.629101418	1	0.976	0
VSIG4	0	1.623563438	0.925	0.094	0
GRN	0	1.613694804	0.992	0.59	0
HLA-DQA1	0	1.588240273	0.949	0.4	0
HLA-DPA1	0	1.581422793	0.995	0.807	0
OLR1	0	1.564476305	0.848	0.045	0
HLA-DQB1	0	1.543981006	0.98	0.616	0
HLA-DPB1	0	1.5302799	0.994	0.727	0
CAPG	0	1.506376634	0.957	0.343	0
MCEMP1	0	1.500639783	0.81	0.059	0
GCHFR	0	1.495213288	0.825	0.23	0
CXCL3	0	1.477004173	0.651	0.122	0
GPNMB	0	1.470053084	0.834	0.04	0
TYROBP	0	1.468710489	1	0.485	0
HLA-DRB5	0	1.457380855	0.961	0.752	0
FCER1G	0	1.42277508	0.998	0.438	0
MS4A7	0	1.41749889	0.954	0.156	0
CD163	0	1.416182097	0.915	0.139	0
CTSC	0	1.388346202	0.971	0.504	0
CTSB	0	1.38775841	0.993	0.625	0
VIM	0	1.328280347	1	0.717	0
GLUL	0	1.291151561	0.993	0.756	0
S100A11	0	1.265554227	0.999	0.954	0
CXCL16	0	1.191639656	0.902	0.216	0
LGALS3	0	1.18245104	0.987	0.898	0
SLC11A1	0	1.158091137	0.87	0.137	0
TREM1	0	1.148461708	0.802	0.083	0
FABP3	0	1.143431814	0.32	0.017	0
HLA-DMA	0	1.133788083	0.955	0.515	0
CD52	0	1.119050598	0.842	0.39	0
CTSL	0	1.094637675	0.811	0.252	0
MS4A4A	0	1.089226732	0.806	0.076	0
CYP27A1	0	1.082805994	0.749	0.103	0
C1orf162	0	1.078552244	0.918	0.187	0
APOC4-APOC2	0	1.070601653	0.272	0.015	0
CES1	0	1.070172374	0.568	0.156	0
RETN	0	1.067168695	0.564	0.049	0
SPI1	0	1.06635004	0.919	0.203	0
TREM2	0	1.062839342	0.669	0.021	0
FN1	0	1.055029313	0.512	0.118	0
GPX1	0	1.043447608	0.997	0.85	0
GLDN	0	1.025763072	0.67	0.027	0
TSPO	0	1.007248368	0.981	0.739	0
SNX10	0	1.000485361	0.83	0.131	0
PSAP	0	0.988899763	0.998	0.818	0
LAPTM5	0	0.983511847	0.986	0.499	0
GRINA	0	0.980049775	0.929	0.536	0
TFRC	0	0.978124809	0.717	0.14	0
INHBA	0	0.969457127	0.471	0.017	0
ALOX5	0	0.96352608	0.779	0.087	0
S100A4	0	0.961907872	0.99	0.676	0
PLIN2	0	0.961342629	0.8	0.251	0
MSR1	0	0.960291723	0.732	0.049	0
LGALS1	0	0.955254985	0.973	0.563	0
HEXB	0	0.955038493	0.865	0.257	0
TNFSF13	0	0.942222169	0.754	0.121	0
CSTB	0	0.939366894	0.987	0.92	0
S100A10	0	0.936792247	0.992	0.856	0
FCGRT	0	0.927157393	0.96	0.551	0
LTA4H	0	0.916348708	0.865	0.439	0
GLRX	0	0.906115613	0.83	0.265	0
SERPINA1	0	0.89279612	0.934	0.674	0
PGD	0	0.887049075	0.876	0.321	0
ALDH2	0	0.867259795	0.914	0.637	0
FCGR2A	0	0.866439309	0.689	0.116	0
ATP6V1F	0	0.863142591	0.942	0.649	0
PPARG	0	0.862310862	0.64	0.035	0
RBP4	0	0.85702039	0.375	0.012	0
GSTO1	0	0.855242997	0.886	0.374	0
HLA-DMB	0	0.841831947	0.762	0.151	0
ATP6V0C	0	0.840901616	0.986	0.831	0
CTSS	0	0.831198695	0.986	0.597	0
RP11-598F7.3	0	0.828215307	0.5	0.016	0
SLC7A7	0	0.822717865	0.762	0.126	0
MGST3	0	0.815673876	0.945	0.751	0
SLCO2B1	0	0.808377514	0.661	0.034	0
LYZ	0	0.800463808	0.99	0.458	0
HLA-DQA2	0	0.797342375	0.25	0.054	0
NCF2	0	0.796920324	0.752	0.13	0
PYCARD	0	0.780750556	0.859	0.278	0
BCL2A1	0	0.773861057	0.708	0.133	0
CST3	0	0.76511256	0.999	0.928	0
PPT1	0	0.761248072	0.79	0.254	0
ANXA5	0	0.760021456	0.984	0.819	0
CTSZ	0	0.758680499	0.751	0.229	0
MMP19	0	0.755829227	0.437	0.025	0
DAB2	0	0.752345132	0.7	0.121	0
TXN	0	0.750529952	0.947	0.873	0
LIPA	0	0.750412796	0.691	0.197	0
FCGR3A	0	0.740274729	0.764	0.153	0
ATP6V0B	0	0.73086145	0.96	0.694	0
GLIPR2	0	0.726671846	0.757	0.214	0
CCL20	0	0.726410717	0.198	0.029	0
ASAH1	0	0.720529222	0.969	0.773	0
SLC31A2	0	0.719506094	0.704	0.109	0
NOP10	0	0.718245287	0.9	0.642	0
MFSD1	0	0.710680868	0.806	0.275	0
LPL	0	0.710044229	0.576	0.151	0
LINC01272	0	0.704286907	0.649	0.091	0
EVI2B	0	0.702825916	0.658	0.133	0
IFI30	0	0.70261707	0.663	0.144	0
LRPAP1	0	0.698315375	0.825	0.402	0
RNF149	0	0.69213216	0.817	0.336	0
FPR2	0	0.691395693	0.482	0.043	0
CYBA	0	0.689847442	0.994	0.709	0
SDCBP	0	0.688747378	0.937	0.594	0
YBX1	0	0.680608844	0.985	0.922	0
CYBB	0	0.673824211	0.644	0.146	0
CCDC88A	0	0.668555714	0.701	0.144	0
CD37	0	0.667736993	0.847	0.312	0
H2AFY	0	0.66450583	0.871	0.47	0
AKR1C2	0	0.664216469	0.302	0.068	0
PLXDC2	0	0.66051835	0.682	0.134	0
AKR1C3	0	0.658451224	0.506	0.149	0
ABCG1	0	0.655222681	0.572	0.077	0
AIF1	0	0.650766329	0.877	0.223	0
IGSF6	0	0.649384903	0.591	0.108	0
SERPING1	0	0.648543258	0.656	0.355	0
CD81	0	0.643165859	0.814	0.429	0
CRIP1	0	0.641906777	0.924	0.633	0
LAIR1	0	0.640708571	0.675	0.108	0
IL3RA	0	0.637792951	0.533	0.07	0
RNF130	0	0.635904825	0.84	0.346	0
ABHD5	0	0.635340602	0.578	0.16	0
RMDN3	0	0.631339994	0.589	0.145	0
CHCHD10	0	0.631302539	0.844	0.489	0
HMOX1	0	0.630816259	0.587	0.186	0
LGALS9	0	0.62392102	0.691	0.173	0
STXBP2	0	0.623411253	0.754	0.314	0
MS4A6A	0	0.620928648	0.618	0.151	0
PLAUR	0	0.6190783	0.784	0.191	0
CXCL5	0	0.612143251	0.253	0.009	0
LAMP2	0	0.60988864	0.724	0.276	0
ZNF706	0	0.608629941	0.82	0.426	0
C5AR1	0	0.606711893	0.713	0.184	0
SH3BGRL	0	0.605349549	0.865	0.543	0
LRP1	0	0.601466664	0.628	0.122	0
VAT1	0	0.599479441	0.697	0.188	0
LY96	0	0.596170606	0.638	0.104	0
IFI6	0	0.595128229	0.579	0.293	0
CSTA	0	0.591649526	0.685	0.13	0
PLBD1	0	0.591590748	0.623	0.11	0
GCA	0	0.590407098	0.669	0.21	0
PILRA	0	0.57936084	0.63	0.101	0
THBS1	3.28E-206	0.578468059	0.685	0.147	8.64E-202
UPP1	0	0.57818877	0.722	0.204	0
RNF13	0	0.578013145	0.796	0.355	0
HN1	0	0.577142313	0.699	0.26	0
SH3BGRL3	0	0.5744123	0.993	0.792	0
RAB31	0	0.572950771	0.715	0.219	0
CD83	0	0.572782303	0.58	0.177	0
GPX4	0	0.570147114	0.982	0.906	0
PNPLA6	0	0.569644763	0.566	0.104	0
AKR1B1	0	0.562851279	0.61	0.166	0
SNX2	0	0.555755641	0.722	0.301	0
HNMT	0	0.553379556	0.658	0.175	0
AP2S1	0	0.550822799	0.856	0.494	0
GAA	0	0.545019489	0.602	0.14	0
RGS10	0	0.544874894	0.649	0.191	0
DOK2	0	0.542343531	0.654	0.158	0
ATP6AP1	0	0.541852792	0.769	0.358	0
ARPC3	0	0.541368169	0.987	0.883	0
ANPEP	0	0.533271876	0.507	0.062	0
MAFB	0	0.532869553	0.57	0.17	0
CLEC7A	0	0.532681765	0.645	0.138	0
OAZ1	0	0.532087756	0.996	0.97	0
CEBPB	0	0.530214303	0.773	0.48	0
TIMP2	0	0.527129103	0.631	0.143	0
TMSB4X	0	0.526682785	0.999	0.975	0
RGCC	0	0.524396807	0.823	0.376	0
CORO1C	0	0.522363564	0.573	0.102	0
CPVL	0	0.519406475	0.612	0.127	0
C3AR1	0	0.518096127	0.527	0.079	0
ADAMTSL4	0	0.516718075	0.49	0.038	0
TBXAS1	0	0.516088442	0.614	0.132	0
NCEH1	0	0.512793602	0.5	0.066	0
ALDOA	0	0.50935781	0.982	0.929	0
MYL6	0	0.507783597	0.995	0.99	0
APIP	0	0.505729722	0.592	0.194	0
ATP6V1B2	0	0.504623848	0.628	0.189	0
TGFBI	0	0.49979093	0.498	0.083	0
NME2	0	0.498209473	0.959	0.855	0
MCOLN1	0	0.494441359	0.588	0.135	0
ANXA1	0	0.493453794	0.958	0.804	0
SAMHD1	0	0.489434017	0.716	0.285	0
GPCPD1	0	0.483028386	0.601	0.188	0
ATP6V0D1	0	0.481122946	0.765	0.422	0
HEXA	0	0.4799634	0.647	0.255	0
TCEB2	0	0.473375162	0.953	0.901	0
SLC16A3	0	0.468854682	0.56	0.151	0
AGRP	0	0.468015216	0.339	0.009	0
VDAC1	0	0.466654996	0.741	0.393	0
CTSA	0	0.465301099	0.64	0.298	0
CFD	1.38E-211	0.464848879	0.701	0.169	3.64E-207
EIF4EBP1	0	0.464637403	0.61	0.179	0
AKIRIN2	0	0.464358044	0.653	0.265	0
MT-CO2	0	0.463224283	0.996	0.996	0
FPR1	0	0.461730402	0.545	0.112	0
LITAF	0	0.461467036	0.842	0.497	0
MGAT1	0	0.461054035	0.725	0.327	0
CD302	0	0.459195653	0.756	0.351	0
SEC11A	0	0.458960955	0.886	0.681	0
LAMP1	0	0.456659507	0.818	0.515	0
CD53	0	0.456517516	0.759	0.264	0
ARPC5	0	0.455985105	0.885	0.573	0
ARRB2	0	0.455814234	0.726	0.269	0
CRTAP	0	0.454600198	0.729	0.334	0
PTPN6	0	0.453665793	0.665	0.218	0
ZYX	0	0.453303059	0.76	0.324	0
RAB13	0	0.451334758	0.663	0.308	0
MPP1	0	0.450302749	0.52	0.106	0
PRDX1	0	0.449536883	0.959	0.907	0
EML4	0	0.447408095	0.642	0.264	0
YWHAH	0	0.445843859	0.752	0.395	0
VASP	0	0.444434001	0.634	0.243	0
MNDA	0	0.443256098	0.656	0.146	0
RNASEK	0	0.4432107	0.962	0.818	0
LGALS3BP	0	0.442963372	0.579	0.293	0
CD14	1.60E-218	0.440665348	0.517	0.165	4.22E-214
MDH1	0	0.440493915	0.682	0.369	0
SIRPA	0	0.438392704	0.497	0.078	0
SYNGR2	0	0.437587361	0.883	0.638	0
FUOM	0	0.437529035	0.493	0.095	0
ITM2B	0	0.436748599	0.998	0.965	0
RPS27L	0	0.436212331	0.88	0.691	0
PDK4	6.76E-197	0.435926479	0.647	0.251	1.78E-192
CITED2	0	0.434903085	0.731	0.43	0
PLD3	0	0.43467124	0.732	0.484	0
PSMA7	0	0.434430083	0.897	0.727	0
FGR	0	0.43080391	0.63	0.194	0
GNG10	0	0.429754314	0.638	0.278	0
FABP5	3.30E-195	0.428459812	0.89	0.622	8.70E-191
RENBP	0	0.427487939	0.53	0.121	0
AREG	8.17E-69	0.42668855	0.387	0.292	2.15E-64
ARHGAP18	0	0.425073714	0.7	0.243	0
BAX	0	0.424819218	0.738	0.374	0
PCOLCE2	0	0.423699869	0.316	0.012	0
TPP1	0	0.41927576	0.646	0.257	0
CD63	0	0.418095811	0.982	0.925	0
PFN1	0	0.417052198	0.996	0.967	0
DNASE2	0	0.415190503	0.526	0.177	0
PSMA6	0	0.414544214	0.791	0.521	0
ACSL1	0	0.414523981	0.66	0.286	0
ARPC1B	0	0.413962829	0.956	0.755	0
CD164	0	0.413362011	0.835	0.551	0
C15orf48	0	0.412467407	0.265	0.036	0
HBEGF	4.23E-306	0.411402748	0.414	0.133	1.12E-301
KCNAB2	0	0.411344484	0.528	0.129	0
FAM96A	0	0.409995656	0.676	0.321	0
VAMP8	0	0.409364936	0.946	0.819	0
B3GNT5	0	0.408784155	0.399	0.129	0
ATP6AP2	0	0.408723731	0.738	0.413	0
TXNIP	0	0.405687278	0.974	0.789	0
RP5-839B4.8	0	0.404963953	0.358	0.007	0
NCF4	0	0.404277707	0.492	0.092	0
CTNNB1	0	0.404092491	0.61	0.288	0
ARL6IP1	0	0.401152692	0.805	0.444	0
AKR1A1	0	0.400707668	0.682	0.355	0
ATP5G3	0	0.398872857	0.915	0.807	0
RASGEF1B	0	0.397970123	0.413	0.115	0
LMNA	0	0.397627403	0.72	0.535	0
THEMIS2	0	0.394841466	0.541	0.13	0
SMCO4	0	0.394797562	0.518	0.147	0
C4orf48	0	0.394680747	0.683	0.286	0
ATP1B3	0	0.393573276	0.653	0.292	0
LY86	0	0.393394493	0.464	0.083	0
GM2A	0	0.392367141	0.438	0.091	0
CXCL8	7.62E-106	0.388459356	0.251	0.092	2.01E-101
FCGR1A	0	0.38828189	0.411	0.063	0
FPR3	0	0.387232532	0.326	0.018	0
BHLHE41	0	0.387143678	0.373	0.047	0
ADAM17	0	0.386641037	0.476	0.126	0
PMP22	0	0.386417863	0.453	0.126	0
RNH1	0	0.386416824	0.824	0.561	0
TCF7L2	0	0.385337588	0.468	0.132	0
MIR3945HG	0	0.385080019	0.286	0.014	0
TFEC	0	0.385017565	0.434	0.052	0
HPGD	4.22E-163	0.383040921	0.537	0.098	1.11E-158
CREG1	0	0.382713599	0.676	0.342	0
SPN	0	0.378916733	0.484	0.117	0
HCK	0	0.378269509	0.512	0.111	0
OPN3	0	0.377782727	0.398	0.063	0
RHOG	0	0.377509448	0.733	0.316	0
MAN2B1	0	0.377351065	0.533	0.185	0
SOAT1	0	0.377245112	0.5	0.174	0
TLR4	0	0.374323763	0.435	0.091	0
SERF2	0	0.370149158	0.994	0.989	0
RNASET2	0	0.369571607	0.662	0.242	0
VPS29	0	0.367704577	0.699	0.402	0
GRB2	0	0.367598105	0.708	0.347	0
LYAR	0	0.36540601	0.474	0.166	0
IDH1	0	0.363166463	0.523	0.222	0
STAC	0	0.363017835	0.352	0.01	0
PHLDA3	0	0.362754419	0.374	0.065	0
BCAP31	0	0.362030149	0.797	0.572	0
IRF8	0	0.360841122	0.441	0.082	0
PLSCR1	0	0.360338468	0.636	0.291	0
PHACTR1	0	0.359230273	0.424	0.148	0
CD300LF	0	0.359206152	0.377	0.037	0
OSCAR	0	0.3591013	0.369	0.039	0
DBNDD2	0	0.358998032	0.527	0.191	0
SCCPDH	0	0.358918704	0.503	0.172	0
POLD4	0	0.358497278	0.692	0.372	0
ARL4A	0	0.357705434	0.57	0.243	0
TMSB10	9.47E-298	0.357496794	0.999	0.983	2.50E-293
HCLS1	0	0.357089594	0.733	0.292	0
GK	0	0.357023741	0.466	0.164	0
TAGLN2	0	0.35653656	0.95	0.852	0
PABPC4	0	0.355720172	0.544	0.252	0
GBGT1	0	0.3551417	0.362	0.031	0
TALDO1	0	0.352546249	0.817	0.596	0
DOCK8	0	0.35245176	0.552	0.201	0
MYDGF	0	0.350512364	0.739	0.453	0
ANXA2	0	0.349109855	0.976	0.835	0
TWF2	0	0.348922691	0.572	0.22	0
CSF1R	0	0.348744676	0.376	0.084	0
SMS	0	0.348323559	0.576	0.254	0
IFNGR2	0	0.34794028	0.567	0.242	0
GPRIN3	0	0.346896883	0.412	0.091	0
S100A6	0	0.346637279	0.998	0.989	0
UBASH3B	0	0.343605411	0.345	0.04	0
ITGB2	1.49E-194	0.34124893	0.745	0.285	3.93E-190
COMT	0	0.340579791	0.73	0.474	0
LAMTOR1	0	0.338503163	0.78	0.524	0
MT-ND2	0	0.338026259	0.992	0.984	0
C9orf16	0	0.337986879	0.74	0.503	0
JAML	0	0.337658803	0.447	0.119	0
SLC1A3	0	0.337559805	0.314	0.036	0
POMP	0	0.336700041	0.853	0.663	0
DECR1	0	0.335912867	0.605	0.326	0
KYNU	0	0.334849534	0.409	0.081	0
KMO	0	0.332566851	0.312	0.027	0
GPR137B	0	0.331752274	0.381	0.06	0
TMED10	0	0.33150867	0.809	0.594	0
IL1B	2.85E-68	0.329576744	0.237	0.062	7.51E-64
MT-CO1	0	0.328704931	0.995	0.996	0
ITGAX	0	0.328482226	0.37	0.075	0
PTAFR	0	0.326795073	0.367	0.055	0
TRPV2	0	0.326229273	0.396	0.074	0
PEPD	0	0.326192277	0.56	0.27	0
FOS	6.77E-124	0.325336844	0.968	0.867	1.79E-119
IL18	0	0.324155845	0.501	0.208	0
RND3	0	0.323934355	0.196	0.072	0
CD33	0	0.323928926	0.407	0.069	0
TMED5	0	0.321735559	0.602	0.317	0
LPXN	0	0.321329762	0.493	0.152	0
TNFAIP2	0	0.320307672	0.453	0.121	0
AZI2	0	0.32006297	0.484	0.215	0
MOB3B	0	0.31939784	0.329	0.031	0
CLIC1	0	0.319237953	0.983	0.876	0
1-Mar	0	0.319134774	0.418	0.086	0
NUCB1	0	0.31880576	0.717	0.437	0
PKM	0	0.317907885	0.874	0.733	0
TCIRG1	0	0.31781467	0.58	0.25	0
CXCR4	4.58E-104	0.31768529	0.566	0.258	1.21E-99
UBB	0	0.316977445	0.967	0.937	0
ACER3	0	0.31676405	0.417	0.102	0
B2M	0	0.315930763	1	1	0
GPD1	0	0.315870165	0.25	0.006	0
RNASE6	0	0.315535002	0.366	0.093	0
TUBB	2.25E-227	0.314300086	0.813	0.464	5.93E-223
EGR2	0	0.313842785	0.264	0.031	0
RAC1	0	0.313475404	0.97	0.873	0
MPHOSPH6	0	0.312785794	0.404	0.119	0
UBE2E2	0	0.312747096	0.44	0.132	0
ALCAM	1.45E-266	0.310235089	0.593	0.323	3.82E-262
REEP5	0	0.308869895	0.777	0.554	0
PHLDA1	1.01E-204	0.308804594	0.27	0.093	2.67E-200
DENND4C	0	0.308719474	0.452	0.17	0
DOCK11	0	0.308555499	0.391	0.084	0
CAP1	0	0.308337417	0.795	0.502	0
SPG21	0	0.308069697	0.631	0.344	0
CLEC12A	0	0.307066989	0.408	0.09	0
DEFB1	0	0.305822339	0.217	0.015	0
TMEM14C	0	0.305641253	0.74	0.486	0
NCKAP1L	0	0.305034298	0.471	0.138	0
LACTB	0	0.304434051	0.418	0.114	0
PRR13	0	0.304117841	0.858	0.708	0
OASL	0	0.302806976	0.292	0.043	0
FERMT3	0	0.301813956	0.505	0.169	0
NDUFB5	0	0.301218598	0.633	0.366	0
MME	0	0.300804529	0.268	0.015	0
GABARAP	0	0.299901587	0.99	0.963	0
OSTF1	0	0.298576426	0.681	0.359	0
SLAMF8	0	0.298564477	0.298	0.021	0
BLVRA	0	0.297188735	0.551	0.274	0
TGFB1	0	0.29680269	0.533	0.206	0
MIS18BP1	0	0.29604342	0.5	0.206	0
VCAN	2.50E-56	0.295654796	0.514	0.145	6.60E-52
GPR183	3.73E-126	0.295344682	0.245	0.108	9.83E-122
GYPC	1.15E-200	0.295118975	0.625	0.256	3.03E-196
CECR1	0	0.294451786	0.498	0.205	0
M6PR	0	0.294137633	0.623	0.337	0
ZFAND5	1.54E-237	0.293346118	0.715	0.543	4.06E-233
GNPTG	0	0.293211868	0.57	0.288	0
IER5	0	0.2929571	0.405	0.163	0
SFT2D1	0	0.2925537	0.62	0.339	0
CCL3	3.40E-27	0.292152312	0.175	0.094	8.97E-23
ACOT2	0	0.291980157	0.406	0.129	0
MCL1	1.13E-253	0.291901353	0.807	0.629	2.98E-249
SLC15A3	0	0.290976004	0.362	0.074	0
COLGALT1	0	0.290391527	0.369	0.082	0
SNTB1	0	0.28963507	0.379	0.113	0
ATOX1	0	0.289159652	0.613	0.361	0
LILRB3	0	0.289073814	0.384	0.085	0
FAM89A	0	0.288148294	0.291	0.032	0
ARRDC4	0	0.287795312	0.309	0.049	0
CNPY3	0	0.287684109	0.599	0.283	0
BRI3	2.67E-245	0.287637607	0.779	0.555	7.05E-241
CD9	9.83E-199	0.287403429	0.875	0.769	2.59E-194
CTBS	0	0.287191902	0.511	0.222	0
BLOC1S2	0	0.286750523	0.46	0.197	0
NPL	0	0.285791482	0.36	0.082	0
GMFG	2.41E-226	0.285546666	0.76	0.346	6.36E-222
KLF4	7.04E-102	0.285501453	0.642	0.278	1.86E-97
HCAR2	0	0.285014742	0.259	0.025	0
EMP3	4.54E-178	0.284446884	0.854	0.51	1.20E-173
ACTB	4.73E-216	0.284093085	1	0.998	1.25E-211
FXYD5	7.74E-239	0.28404248	0.893	0.579	2.04E-234
RHEB	0	0.283975562	0.673	0.406	0
CSF2RA	0	0.283359266	0.331	0.055	0
AMIGO2	0	0.28325468	0.301	0.036	0
11-Sep	0	0.282861364	0.384	0.111	0
RBPJ	0	0.282191802	0.528	0.269	0
RGS19	0	0.281383755	0.468	0.163	0
SYK	0	0.279154852	0.435	0.141	0
FCGR2B	1.25E-252	0.278072093	0.161	0.033	3.30E-248
CD44	1.48E-220	0.277775956	0.809	0.541	3.91E-216
LST1	4.73E-116	0.277523444	0.631	0.158	1.25E-111
RABGGTB	0	0.276846985	0.515	0.266	0
HAVCR2	0	0.276705261	0.381	0.092	0
APEX1	0	0.276571203	0.599	0.36	0
ABRACL	3.49E-288	0.276433231	0.623	0.323	9.21E-284
RAB20	0	0.2762689	0.469	0.236	0
AVPI1	0	0.275873111	0.407	0.151	0
MYADM	2.08E-202	0.275403535	0.471	0.217	5.48E-198
ZFAS1	5.81E-278	0.274945874	0.83	0.736	1.53E-273
VDAC2	0	0.273908706	0.706	0.476	0
PGK1	0	0.273216335	0.789	0.663	0
GPI	0	0.272469489	0.533	0.284	0
FFAR4	0	0.272202675	0.256	0.006	0
SNX3	0	0.27172209	0.874	0.726	0
IER3	8.83E-98	0.271040681	0.324	0.235	2.33E-93
SLC8A1	0	0.270998472	0.343	0.076	0
HLA-DQB2	0	0.270964566	0.23	0.026	0
IRS2	0	0.270890351	0.417	0.148	0
NUPR1	2.68E-110	0.270537224	0.599	0.454	7.07E-106
TM6SF1	0	0.27048684	0.356	0.068	0
DSC2	0	0.270426069	0.323	0.057	0
MANBA	0	0.269933016	0.429	0.165	0
ETHE1	0	0.268431528	0.451	0.196	0
UQCRH	0	0.267518119	0.874	0.793	0
CLIP4	0	0.267516144	0.335	0.07	0
CD86	0	0.267443779	0.355	0.086	0
SSR3	0	0.266799176	0.713	0.447	0
CH25H	8.08E-170	0.266439533	0.18	0.048	2.13E-165
UBE2L6	7.96E-280	0.266051781	0.582	0.311	2.10E-275
ZNF331	3.29E-98	0.265311439	0.353	0.186	8.67E-94
ARHGAP10	0	0.265034127	0.326	0.061	0
PFDN5	0	0.264674932	0.986	0.971	0
UBE2D1	0	0.264262013	0.468	0.193	0
ACOT7	0	0.264045717	0.264	0.057	0
ZEB2	3.39E-138	0.263079973	0.573	0.236	8.95E-134
PAG1	0	0.26231556	0.394	0.121	0
PPIA	0	0.261641545	0.994	0.988	0
DPEP2	0	0.259962531	0.326	0.062	0
PDE4DIP	0	0.259708838	0.462	0.195	0
RPS13	9.07E-294	0.259523536	0.996	0.994	2.39E-289
RP11-670E13.6	0	0.259243972	0.279	0.093	0
BTF3L4	0	0.258074569	0.539	0.282	0
FLNA	1.22E-177	0.257744407	0.717	0.425	3.23E-173
FMNL2	0	0.257061794	0.343	0.092	0
EIF4A3	9.77E-183	0.255005024	0.43	0.281	2.58E-178
LAMTOR2	0	0.254524249	0.577	0.333	0
P2RX4	0	0.254491011	0.367	0.115	0
FDX1	0	0.254169294	0.473	0.29	0
DDAH2	0	0.253306328	0.502	0.236	0
PARVG	0	0.253242589	0.41	0.13	0
IL1RN	3.12E-203	0.253174343	0.148	0.031	8.24E-199
C20orf27	0	0.252086455	0.42	0.155	0
FRMD4A	0	0.251966826	0.305	0.044	0
SLC35E3	0	0.251563729	0.337	0.095	0
ATP6V0E1	0	0.251276567	0.939	0.854	0
TKT	1.17E-210	0.250980168	0.84	0.652	3.08E-206
PABPC1	1.57E-302	0.25075838	0.983	0.943	4.15E-298
CD58	1.38E-302	0.250707322	0.473	0.198	3.63E-298
SH3PXD2B	0	0.250693106	0.297	0.051	0
LRRFIP1	8.08E-255	0.250290436	0.849	0.701	2.13E-250
H1FX	7.74E-202	-0.250016525	0.231	0.384	2.04E-197
DPCD	2.63E-288	-0.250131177	0.017	0.131	6.95E-284
ICAM2	9.58E-136	-0.250979651	0.28	0.231	2.53E-131
IFT43	7.77E-297	-0.251724189	0.076	0.193	2.05E-292
NR1D1	0	-0.251842418	0.026	0.172	0
NKTR	4.81E-259	-0.251882071	0.232	0.37	1.27E-254
ARPC5L	0	-0.251957767	0.172	0.35	0
SPEF2	2.85E-225	-0.251981786	0.006	0.121	7.53E-221
MAPK15	4.77E-116	-0.252041411	0.001	0.106	1.26E-111
NPNT	1.60E-171	-0.252120402	0.003	0.183	4.21E-167
OSCP1	2.38E-282	-0.25222104	0.012	0.138	6.27E-278
HNRNPK	0	-0.252613011	0.696	0.8	0
RPL10A	1.41E-285	-0.252655257	0.972	0.977	3.73E-281
DTHD1	5.43E-84	-0.252671613	0.001	0.115	1.43E-79
NFIX	0	-0.25284453	0.014	0.221	0
GPX3	1.36E-52	-0.252848585	0.506	0.207	3.59E-48
ENKUR	2.54E-41	-0.2528634	0	0.102	6.70E-37
CD93	2.33E-222	-0.253322419	0.05	0.144	6.16E-218
MYH14	3.70E-136	-0.253441224	0.002	0.199	9.76E-132
FOXF1	4.09E-178	-0.253535924	0.004	0.101	1.08E-173
TMEM41B	0	-0.253605774	0.095	0.272	0
HMGB2	1.92E-156	-0.253606989	0.359	0.367	5.08E-152
CXADR	0	-0.253691206	0.012	0.219	0
NNMT	2.81E-135	-0.254124326	0.096	0.154	7.40E-131
INSIG1	4.98E-137	-0.254287761	0.154	0.331	1.31E-132
MORF4L2	3.23E-261	-0.254614192	0.271	0.396	8.53E-257
SYTL1	0	-0.2553073	0.017	0.194	0
CA2	2.19E-159	-0.255522079	0.11	0.193	5.79E-155
CKS2	1.18E-182	-0.255888592	0.166	0.276	3.12E-178
DNPH1	8.38E-223	-0.255927554	0.194	0.281	2.21E-218
SIGIRR	0	-0.256079958	0.148	0.332	0
GKN2	8.08E-81	-0.256855306	0.001	0.156	2.13E-76
RAB1B	0	-0.257389639	0.243	0.432	0
FYN	0	-0.257977219	0.028	0.171	0
ANAPC16	0	-0.258010905	0.585	0.698	0
EHF	6.50E-149	-0.258104166	0.002	0.201	1.71E-144
FAM81B	1.45E-92	-0.258256853	0.001	0.105	3.81E-88
CCDC88C	0	-0.258328947	0.018	0.211	0
LIPH	1.19E-71	-0.259026457	0	0.197	3.15E-67
POLR2C	0	-0.260278347	0.141	0.321	0
CD164L2	8.03E-71	-0.260399895	0.001	0.108	2.12E-66
ZDHHC1	3.01E-305	-0.26061295	0.013	0.151	7.94E-301
SOX4	1.35E-180	-0.260675222	0.159	0.224	3.56E-176
SPATA18	1.90E-189	-0.260769984	0.004	0.11	5.01E-185
FTO	4.00E-278	-0.261429557	0.056	0.152	1.06E-273
DOCK9	1.94E-169	-0.262019675	0.003	0.178	5.13E-165
KRTCAP3	8.62E-126	-0.262489631	0.002	0.221	2.27E-121
C21orf59	6.56E-268	-0.262953194	0.137	0.234	1.73E-263
ITGB6	1.09E-66	-0.263341685	0.001	0.178	2.88E-62
TMPRSS2	3.39E-77	-0.263527057	0.001	0.204	8.95E-73
SORBS2	3.01E-147	-0.263665232	0.002	0.196	7.93E-143
CARHSP1	0	-0.26406843	0.116	0.275	0
STARD10	0	-0.264302829	0.024	0.232	0
NME5	1.46E-89	-0.264410302	0.001	0.111	3.86E-85
SDC1	1.67E-160	-0.26441975	0.003	0.182	4.42E-156
NFIA	0	-0.264758682	0.075	0.263	0
FAM46C	9.88E-304	-0.26482216	0.01	0.176	2.61E-299
DNAH11	4.40E-112	-0.264847756	0.001	0.11	1.16E-107
RHOBTB2	0	-0.265757566	0.038	0.203	0
RAD21	0	-0.266639694	0.296	0.455	0
RBM39	6.21E-238	-0.267104282	0.504	0.617	1.64E-233
PSIP1	0	-0.267235175	0.113	0.284	0
ACAP1	0	-0.267814874	0.024	0.189	0
ARMC3	1.08E-101	-0.268213062	0.001	0.106	2.85E-97
GNG2	0	-0.268547258	0.032	0.156	0
ADD3	0	-0.268739743	0.123	0.293	0
C21orf58	7.48E-224	-0.268922908	0.005	0.114	1.97E-219
CYBRD1	0	-0.269046775	0.061	0.241	0
CADM1	0	-0.269309477	0.015	0.206	0
PLPP1	0	-0.269478658	0.047	0.163	0
METTL7A	4.68E-280	-0.270251334	0.195	0.341	1.23E-275
CCND3	2.27E-266	-0.270638509	0.386	0.486	5.99E-262
SLC44A2	0	-0.27073805	0.129	0.296	0
CDH1	3.73E-92	-0.270793137	0.001	0.208	9.83E-88
CFAP73	5.31E-102	-0.270815056	0.001	0.105	1.40E-97
ZFP36	7.08E-112	-0.270825574	0.891	0.899	1.87E-107
DNAH6	2.54E-55	-0.27122062	0	0.109	6.71E-51
TMEM2	0	-0.271425259	0.087	0.243	0
DYNLL1	1.92E-155	-0.273052537	0.863	0.76	5.06E-151
SRSF7	2.09E-184	-0.273184351	0.444	0.55	5.51E-180
TMEM87A	0	-0.273632566	0.207	0.378	0
TINAGL1	1.08E-205	-0.273694491	0.004	0.12	2.85E-201
GIMAP4	1.70E-198	-0.27396759	0.247	0.274	4.49E-194
NUCKS1	0	-0.274359473	0.362	0.513	0
MET	1.88E-109	-0.274371048	0.001	0.21	4.96E-105
CCDC74A	2.59E-86	-0.275057547	0.001	0.106	6.82E-82
HES1	0	-0.275709114	0.012	0.168	0
NDUFC1	5.18E-303	-0.275914213	0.477	0.58	1.37E-298
SHROOM3	0	-0.276243445	0.011	0.212	0
FAM174A	9.25E-291	-0.276614214	0.145	0.249	2.44E-286
RP11-620J15.3	0	-0.276883629	0.027	0.146	0
ADI1	0	-0.276889015	0.277	0.421	0
NR4A1	3.69E-66	-0.277755874	0.388	0.485	9.73E-62
CCDC69	0	-0.278125799	0.108	0.327	0
TOB1	0	-0.278628091	0.182	0.355	0
PGRMC1	0	-0.278868578	0.199	0.351	0
TM7SF2	0	-0.279894055	0.013	0.224	0
RPL23A	0	-0.280192225	0.977	0.982	0
ALOX15B	1.69E-271	-0.280297013	0.085	0.196	4.46E-267
RPS3	7.88E-295	-0.280502041	0.994	0.992	2.08E-290
CDH5	8.85E-172	-0.281078642	0.003	0.115	2.33E-167
LBH	0	-0.281550743	0.011	0.178	0
TCTEX1D4	6.53E-220	-0.28218514	0.006	0.102	1.72E-215
SON	0	-0.282368319	0.613	0.728	0
HSPG2	1.80E-185	-0.28259042	0.003	0.163	4.75E-181
EPS8	0	-0.283005875	0.072	0.283	0
CYP51A1	0	-0.283363797	0.113	0.252	0
C9orf9	0	-0.283940118	0.035	0.139	0
LCK	2.66E-206	-0.284681227	0.004	0.13	7.02E-202
P4HTM	0	-0.284725207	0.069	0.201	0
SELM	0	-0.286321054	0.176	0.33	0
UBC	2.02E-251	-0.286449026	0.962	0.987	5.32E-247
SYTL3	0	-0.286561035	0.054	0.196	0
MECOM	1.74E-115	-0.286616392	0.001	0.221	4.60E-111
ELOVL5	0	-0.286813133	0.197	0.392	0
TSPAN6	2.86E-168	-0.288138161	0.003	0.166	7.54E-164
TRBC2	8.42E-212	-0.288686358	0.004	0.123	2.22E-207
SPTAN1	0	-0.28873304	0.181	0.334	0
FLNB	0	-0.288974326	0.034	0.232	0
C9orf142	0	-0.289268728	0.23	0.376	0
ANK3	1.98E-227	-0.290475965	0.004	0.224	5.21E-223
MYH9	1.25E-218	-0.291221366	0.477	0.5	3.29E-214
UFC1	3.84E-222	-0.291471768	0.515	0.504	1.01E-217
TCF4	0	-0.291493155	0.067	0.191	0
NRGN	0	-0.291499717	0.042	0.213	0
NFIB	7.16E-221	-0.291860882	0.004	0.21	1.89E-216
EID1	0	-0.291874836	0.498	0.642	0
PFN2	2.05E-217	-0.291929361	0.004	0.165	5.41E-213
PPIL6	2.52E-287	-0.292723181	0.01	0.131	6.64E-283
CIRBP	0	-0.292775727	0.834	0.908	0
PXN	0	-0.293153344	0.037	0.27	0
CFAP221	5.33E-80	-0.293219054	0.001	0.171	1.41E-75
LDB2	1.13E-250	-0.293548222	0.007	0.118	2.98E-246
STK17A	0	-0.293957864	0.12	0.287	0
TMEM97	0	-0.295210437	0.036	0.211	0
COBLL1	0	-0.295747977	0.013	0.235	0
B9D1	2.36E-280	-0.296098967	0.009	0.144	6.24E-276
RASD1	0	-0.296128985	0.019	0.163	0
MLF1	0	-0.296632045	0.034	0.164	0
PNKD	0	-0.296655686	0.236	0.452	0
DCXR	8.13E-206	-0.297038509	0.484	0.465	2.14E-201
MAST4	0	-0.297310083	0.017	0.25	0
BAIAP2	0	-0.297607437	0.123	0.31	0
NFKBIA	5.31E-140	-0.299248917	0.788	0.799	1.40E-135
PTPRF	4.88E-136	-0.299810869	0.002	0.201	1.29E-131
WARS	1.61E-220	-0.300327626	0.232	0.286	4.26E-216
RGS16	7.80E-271	-0.301038028	0.006	0.15	2.06E-266
HHIP	1.13E-123	-0.301038886	0.001	0.149	2.99E-119
DNAH9	2.82E-57	-0.302015794	0	0.105	7.43E-53
OCLN	4.67E-239	-0.302430383	0.005	0.238	1.23E-234
SPA17	0	-0.30457892	0.022	0.134	0
ARFGEF3	2.87E-114	-0.30463083	0.001	0.224	7.57E-110
C9orf135	1.27E-63	-0.305125565	0.001	0.106	3.35E-59
MYO1B	1.29E-250	-0.305288508	0.005	0.215	3.40E-246
C11orf70	3.47E-99	-0.305854755	0.001	0.118	9.15E-95
C11orf96	9.29E-222	-0.30605081	0.004	0.154	2.45E-217
ACTN4	0	-0.30609754	0.344	0.501	0
PRSS8	1.88E-122	-0.306823711	0.001	0.205	4.96E-118
PNRC1	1.19E-266	-0.307577515	0.718	0.814	3.13E-262
SPAG17	2.58E-107	-0.307708932	0.001	0.109	6.81E-103
DNAH10	2.32E-103	-0.307792131	0.001	0.111	6.11E-99
IRF1	5.18E-256	-0.309150045	0.253	0.355	1.37E-251
STK33	9.29E-109	-0.309613517	0.001	0.133	2.45E-104
PNISR	0	-0.3101752	0.32	0.52	0
ABLIM1	2.61E-193	-0.310292891	0.003	0.222	6.87E-189
TEKT1	1.38E-80	-0.310597713	0.001	0.108	3.63E-76
LSR	8.85E-293	-0.310687912	0.007	0.256	2.34E-288
SFN	2.63E-122	-0.312567424	0.001	0.165	6.93E-118
CD247	6.77E-191	-0.31283046	0.003	0.126	1.79E-186
IFT22	0	-0.313327728	0.029	0.174	0
PLA2G10	2.94E-102	-0.313541073	0.001	0.221	7.75E-98
SLC38A1	0	-0.314275107	0.01	0.246	0
CD2	0	-0.314357147	0.032	0.131	0
SOX18	2.51E-201	-0.314381471	0.004	0.104	6.63E-197
SAXO2	1.06E-134	-0.316539536	0.002	0.116	2.80E-130
STEAP4	2.09E-218	-0.316673947	0.003	0.172	5.51E-214
EDNRB	1.17E-307	-0.317081606	0.016	0.122	3.10E-303
RHOC	7.90E-227	-0.317363757	0.255	0.323	2.08E-222
CD55	1.70E-206	-0.318061827	0.617	0.633	4.49E-202
TUBA4A	0	-0.319616121	0.032	0.249	0
AC007405.6	4.75E-177	-0.319911647	0.002	0.238	1.25E-172
CTNNAL1	0	-0.320039812	0.02	0.199	0
CRTAC1	4.62E-88	-0.320680412	0.001	0.186	1.22E-83
POLR2I	2.72E-288	-0.321209682	0.301	0.373	7.17E-284
TJP1	0	-0.32241279	0.014	0.243	0
CCDC17	5.61E-244	-0.323279504	0.006	0.109	1.48E-239
CDS1	0	-0.323695091	0.011	0.194	0
WDR34	0	-0.323738033	0.02	0.23	0
DUOXA1	8.28E-113	-0.324867987	0.001	0.221	2.18E-108
BTG1	2.50E-206	-0.325008241	0.815	0.83	6.61E-202
ERICH3	3.15E-121	-0.325426486	0.001	0.108	8.32E-117
STOM	1.41E-229	-0.326353736	0.428	0.474	3.72E-225
SH3YL1	0	-0.327866255	0.052	0.296	0
ITM2A	1.76E-277	-0.328559542	0.006	0.163	4.63E-273
GSTA4	0	-0.328784105	0.01	0.219	0
FAM65B	0	-0.328972531	0.041	0.241	0
ID4	3.61E-168	-0.329007743	0.002	0.195	9.53E-164
ASS1	4.86E-267	-0.329327669	0.005	0.226	1.28E-262
HYDIN	6.11E-146	-0.329496376	0.002	0.111	1.61E-141
TGFBR2	0	-0.329940483	0.271	0.4	0
HSBP1	5.86E-300	-0.330094998	0.538	0.594	1.55E-295
DRC3	1.52E-122	-0.330188051	0.002	0.115	4.01E-118
DYNC2H1	0	-0.33043214	0.019	0.154	0
CNN2	0	-0.330671257	0.266	0.431	0
ATP1B1	7.81E-259	-0.330764169	0.357	0.401	2.06E-254
CCND1	0	-0.330922139	0.009	0.222	0
RUVBL2	0	-0.331009762	0.119	0.227	0
TMEM231	1.88E-270	-0.331510661	0.007	0.122	4.96E-266
CSF3R	0	-0.332103342	0.148	0.295	0
KIF21A	2.33E-164	-0.332447525	0.002	0.169	6.16E-160
CDK2AP2	0	-0.332849174	0.186	0.403	0
MAL2	1.51E-161	-0.334069656	0.002	0.258	3.98E-157
MMP28	3.11E-168	-0.33524829	0.002	0.245	8.22E-164
UTRN	0	-0.335356213	0.193	0.399	0
CFAP126	1.56E-106	-0.335732469	0.001	0.107	4.11E-102
IL33	5.51E-217	-0.33700976	0.004	0.104	1.45E-212
RPL24	0	-0.337196079	0.979	0.986	0
PDE4D	0	-0.337403868	0.022	0.274	0
C1orf21	4.20E-275	-0.33752295	0.006	0.271	1.11E-270
SPAG16	0	-0.337812158	0.016	0.172	0
MLLT4	0	-0.338964044	0.047	0.258	0
PLPP2	1.81E-125	-0.339354084	0.001	0.141	4.77E-121
CMTM8	2.80E-285	-0.339381597	0.006	0.271	7.39E-281
TCTEX1D2	6.24E-251	-0.340587948	0.006	0.135	1.65E-246
AQP4	7.96E-147	-0.340855431	0.002	0.195	2.10E-142
SPAG6	3.34E-138	-0.341191505	0.002	0.111	8.81E-134
MT-ATP6	0	-0.341222074	0.993	0.994	0
JAK1	0	-0.341550381	0.383	0.554	0
FAM107A	4.86E-285	-0.341764224	0.011	0.104	1.28E-280
RAB25	1.03E-148	-0.34215554	0.002	0.26	2.72E-144
SPON2	7.97E-303	-0.342326102	0.008	0.141	2.10E-298
HLA-A	1.31E-263	-0.343077991	0.986	0.94	3.47E-259
WSB1	0	-0.343827126	0.582	0.714	0
BTG2	4.86E-172	-0.34428907	0.337	0.505	1.28E-167
FAM166B	7.76E-99	-0.345557651	0.001	0.111	2.05E-94
SCNN1A	2.31E-260	-0.346206833	0.005	0.249	6.10E-256
CFAP53	7.21E-219	-0.346224895	0.004	0.113	1.90E-214
C12orf57	0	-0.346813945	0.524	0.642	0
IDI1	0	-0.347255269	0.162	0.361	0
TMEM245	0	-0.348375112	0.078	0.297	0
EBPL	0	-0.348839897	0.09	0.358	0
RRAD	2.25E-242	-0.349508818	0.005	0.145	5.93E-238
SRI	0	-0.349720854	0.48	0.545	0
BTG3	0	-0.350217048	0.159	0.363	0
VEPH1	1.22E-167	-0.351615932	0.002	0.223	3.21E-163
LL22NC03-N95F10.1	1.94E-115	-0.352303705	0.001	0.168	5.12E-111
IRX3	5.84E-97	-0.352779529	0.001	0.236	1.54E-92
DRAM1	0	-0.353693683	0.183	0.3	0
KLF5	0	-0.354067439	0.014	0.259	0
TMA7	0	-0.354524721	0.854	0.939	0
CCDC170	3.75E-254	-0.354759314	0.065	0.121	9.88E-250
CD48	0	-0.355034462	0.068	0.231	0
PTPN13	7.51E-209	-0.356912522	0.003	0.226	1.98E-204
NUDC	0	-0.357351186	0.296	0.407	0
PLAC8	0	-0.358168134	0.093	0.232	0
ALDH3B1	0	-0.359438833	0.16	0.236	0
KRT10	0	-0.359774037	0.243	0.513	0
S1PR1	0	-0.360187931	0.009	0.157	0
CACNA2D2	1.10E-112	-0.3616744	0.001	0.206	2.90E-108
ZNF385B	7.84E-155	-0.362329246	0.002	0.206	2.07E-150
FMO5	0	-0.362962362	0.031	0.216	0
MT-ATP8	0	-0.364261356	0.99	0.993	0
PTPRCAP	0	-0.36477549	0.01	0.134	0
PLLP	8.18E-288	-0.364878479	0.006	0.237	2.16E-283
FOXP1	0	-0.365156951	0.226	0.44	0
HMGCS1	0	-0.365745451	0.065	0.249	0
ODF2L	0	-0.367785542	0.056	0.265	0
STAT3	0	-0.368383311	0.303	0.525	0
TC2N	7.46E-169	-0.369058127	0.002	0.275	1.97E-164
FAM216B	1.27E-96	-0.37277418	0.001	0.11	3.36E-92
CALD1	0	-0.374048472	0.026	0.138	0
KIF9	0	-0.374772781	0.043	0.178	0
LDLRAD1	5.28E-120	-0.375506551	0.001	0.109	1.39E-115
S100A16	0	-0.375849845	0.008	0.249	0
SQLE	0	-0.376156073	0.036	0.28	0
PIM3	0	-0.378209573	0.186	0.403	0
ANXA3	0	-0.381261938	0.013	0.191	0
MRPS31	0	-0.382588375	0.094	0.209	0
CLDN7	0	-0.384151927	0.175	0.329	0
RSPH9	1.36E-167	-0.384572774	0.002	0.109	3.59E-163
IK	0	-0.384737683	0.274	0.361	0
BNIP3	0	-0.384805248	0.053	0.338	0
MTUS1	0	-0.386006757	0.016	0.276	0
RPS4X	0	-0.38660631	0.99	0.993	0
LRRC46	1.79E-175	-0.387926993	0.002	0.116	4.73E-171
PLS3	0	-0.387941549	0.006	0.255	0
TUSC3	1.51E-214	-0.390192475	0.003	0.19	4.00E-210
FLRT3	4.83E-147	-0.391579347	0.002	0.185	1.27E-142
SLC22A31	2.51E-121	-0.391906596	0.001	0.217	6.62E-117
NQO1	0	-0.391973624	0.046	0.202	0
AES	0	-0.392561194	0.307	0.491	0
MBIP	0	-0.393658576	0.13	0.3	0
OCIAD2	0	-0.394101944	0.015	0.324	0
MACROD2	5.20E-226	-0.397505386	0.003	0.204	1.37E-221
CCDC146	1.32E-293	-0.397819813	0.007	0.125	3.48E-289
AC013264.2	3.05E-82	-0.397971974	0.001	0.111	8.05E-78
ARHGAP29	0	-0.39882824	0.01	0.221	0
SRPX	0	-0.399835576	0.025	0.107	0
MACF1	0	-0.400414198	0.185	0.425	0
NPDC1	0	-0.400419453	0.021	0.171	0
RPL3	0	-0.403250741	0.988	0.993	0
HSD17B6	4.88E-154	-0.404026021	0.002	0.212	1.29E-149
WDR38	1.32E-109	-0.404740689	0.001	0.109	3.49E-105
MAP1LC3A	0	-0.405307585	0.051	0.343	0
HIST1H1C	0	-0.405855487	0.114	0.331	0
PEG10	3.29E-178	-0.405917864	0.002	0.166	8.68E-174
LMO3	1.47E-197	-0.406025408	0.002	0.269	3.88E-193
DNAH5	7.87E-134	-0.406527713	0.001	0.13	2.07E-129
RPS6	0	-0.40724324	0.985	0.992	0
IGFBP5	0	-0.407272694	0.015	0.125	0
IER2	6.86E-267	-0.410312908	0.575	0.789	1.81E-262
SLC25A4	9.57E-302	-0.41186362	0.005	0.307	2.52E-297
NCOA7	0	-0.411870381	0.12	0.318	0
MSMO1	0	-0.412249892	0.098	0.293	0
DYNLT1	0	-0.412470633	0.425	0.537	0
C14orf1	0	-0.412741377	0.055	0.314	0
SECISBP2L	0	-0.413536402	0.179	0.399	0
FAM229B	0	-0.414776876	0.008	0.145	0
PTPRB	9.79E-280	-0.415421687	0.006	0.115	2.58E-275
PECAM1	8.30E-158	-0.416135589	0.535	0.265	2.19E-153
NEDD9	0	-0.41632372	0.129	0.359	0
CTSW	3.31E-274	-0.416394196	0.104	0.143	8.72E-270
AKAP9	0	-0.416436207	0.332	0.451	0
DNALI1	7.31E-301	-0.417256715	0.006	0.145	1.93E-296
PON2	0	-0.417671468	0.188	0.368	0
CFAP43	6.47E-175	-0.417760683	0.002	0.118	1.71E-170
MORN5	9.38E-164	-0.419714297	0.002	0.109	2.48E-159
TMEM125	8.49E-171	-0.420031115	0.002	0.29	2.24E-166
ARGLU1	0	-0.420422179	0.253	0.465	0
TSPAN7	1.31E-287	-0.420877112	0.005	0.168	3.46E-283
LIFR	1.59E-253	-0.421620727	0.004	0.207	4.18E-249
TAGLN	7.25E-137	-0.42197579	0.154	0.088	1.91E-132
SFTA1P	1.81E-218	-0.422167322	0.003	0.218	4.76E-214
DDX17	0	-0.425242199	0.409	0.642	0
RBPMS	6.03E-280	-0.425602394	0.004	0.319	1.59E-275
F3	0	-0.425830388	0.006	0.22	0
CD3D	0	-0.427041131	0.009	0.128	0
TPM1	0	-0.427770388	0.081	0.28	0
PMM1	0	-0.428326945	0.068	0.33	0
ROPN1L	4.48E-170	-0.428407251	0.002	0.119	1.18E-165
KLF2	4.58E-156	-0.428592629	0.319	0.403	1.21E-151
CHST9	1.75E-136	-0.428890723	0.001	0.127	4.63E-132
CDHR3	1.96E-96	-0.429192103	0.001	0.117	5.17E-92
DNAAF1	0	-0.435792236	0.019	0.123	0
SPTSSA	0	-0.438263088	0.249	0.382	0
DLC1	0	-0.438725455	0.041	0.283	0
NUCB2	0	-0.439148047	0.179	0.348	0
CAPN2	0	-0.440389427	0.315	0.55	0
H3F3B	0	-0.442633615	0.994	0.997	0
EFCAB1	1.37E-123	-0.442981668	0.001	0.116	3.61E-119
RNASE1	3.43E-92	-0.444373424	0.319	0.573	9.04E-88
VIPR1	0	-0.446744308	0.013	0.153	0
PRKAR1A	0	-0.447158678	0.367	0.588	0
CYSTM1	0	-0.447525228	0.358	0.478	0
FDPS	0	-0.448555304	0.186	0.44	0
LIMD2	0	-0.448598481	0.127	0.269	0
EFHC1	0	-0.450027519	0.034	0.165	0
TSPAN13	0	-0.451343467	0.007	0.29	0
CFLAR	0	-0.451778681	0.273	0.542	0
IL7R	5.84E-124	-0.453407608	0.362	0.174	1.54E-119
KLRD1	0	-0.45470009	0.008	0.125	0
TTN	0	-0.45667753	0.006	0.187	0
C10orf10	0	-0.459728328	0.006	0.149	0
PPA1	0	-0.460004602	0.384	0.552	0
WDR54	0	-0.460241215	0.017	0.179	0
PSENEN	0	-0.460907562	0.218	0.314	0
NEAT1	0	-0.46370346	0.904	0.95	0
ICAM1	0	-0.465948612	0.172	0.32	0
MT1X	9.44E-141	-0.467603781	0.12	0.313	2.49E-136
PRDX2	0	-0.467786155	0.161	0.502	0
GDF15	5.06E-276	-0.470066201	0.057	0.182	1.33E-271
LRRC23	0	-0.470703022	0.045	0.207	0
RP11-295M3.4	2.03E-169	-0.477215491	0.002	0.114	5.35E-165
FOXJ1	3.38E-117	-0.477267272	0.001	0.121	8.92E-113
MID1IP1	0	-0.478249408	0.2	0.353	0
MFSD2A	0	-0.47855206	0.028	0.231	0
GIMAP7	0	-0.478554298	0.068	0.269	0
IL6ST	0	-0.479355067	0.175	0.419	0
CRNDE	0	-0.479432505	0.014	0.309	0
FAM177A1	0	-0.480728211	0.267	0.495	0
LIMCH1	0	-0.481861909	0.007	0.314	0
DDIT4	7.98E-288	-0.481976616	0.3	0.45	2.10E-283
WIF1	1.17E-195	-0.486358814	0.002	0.212	3.09E-191
NEDD4L	0	-0.487469734	0.018	0.333	0
SPINT2	0	-0.488183808	0.355	0.482	0
EFEMP1	5.73E-272	-0.491617129	0.003	0.268	1.51E-267
ALPL	1.64E-247	-0.492135946	0.003	0.224	4.32E-243
CLEC14A	4.66E-252	-0.492783805	0.004	0.122	1.23E-247
SLC44A4	5.26E-161	-0.493219066	0.002	0.177	1.39E-156
ESAM	0	-0.493336612	0.007	0.233	0
CD69	4.84E-150	-0.49334157	0.151	0.186	1.28E-145
VAMP5	0	-0.496701354	0.096	0.308	0
TMC5	5.85E-122	-0.496797617	0.001	0.229	1.54E-117
HIST1H4C	0	-0.496836644	0.241	0.444	0
SLCO2A1	0	-0.496963118	0.01	0.125	0
LRRIQ1	5.86E-108	-0.49937488	0.001	0.121	1.55E-103
GZMH	1.47E-291	-0.500607787	0.005	0.102	3.89E-287
GSTP1	0	-0.500813394	0.973	0.973	0
RAMP3	0	-0.501822617	0.011	0.116	0
POLR2L	0	-0.502124609	0.64	0.83	0
APOD	0	-0.506191827	0.011	0.136	0
RP11-356K23.1	1.59E-156	-0.506874206	0.001	0.108	4.20E-152
FAM92B	4.64E-125	-0.508557972	0.001	0.116	1.22E-120
C4BPA	1.24E-275	-0.510334843	0.003	0.22	3.27E-271
SDR16C5	9.66E-171	-0.51140323	0.002	0.249	2.55E-166
MS4A8	7.52E-103	-0.511974758	0.001	0.119	1.98E-98
CD7	0	-0.512125213	0.02	0.145	0
RNF145	0	-0.512131045	0.089	0.395	0
CNN3	0	-0.512576434	0.011	0.326	0
ABCA3	0	-0.512879274	0.008	0.231	0
FGGY	0	-0.513085258	0.029	0.314	0
LDLR	0	-0.514347392	0.041	0.292	0
CLEC3B	0	-0.51838837	0.01	0.123	0
CAV2	0	-0.520459454	0.011	0.252	0
CAPSL	3.75E-187	-0.522387886	0.002	0.115	9.89E-183
DUOX1	6.20E-131	-0.522798598	0.001	0.287	1.64E-126
DMKN	0	-0.5263241	0.004	0.309	0
EFNA1	5.72E-227	-0.528136023	0.003	0.31	1.51E-222
SDC4	0	-0.544145066	0.218	0.371	0
A2M	1.96E-218	-0.544260941	0.214	0.182	5.17E-214
ZFP36L1	0	-0.544840795	0.424	0.775	0
MAOA	0	-0.549178393	0.016	0.343	0
TSPAN3	0	-0.550786441	0.381	0.524	0
CCDC78	0	-0.553555186	0.006	0.119	0
MYL9	0	-0.555281513	0.035	0.197	0
FCN1	2.96E-174	-0.558152478	0.09	0.144	7.80E-170
CFAP157	1.71E-159	-0.559466853	0.001	0.116	4.50E-155
MT2A	4.30E-217	-0.564771096	0.667	0.726	1.14E-212
ISG20	0	-0.567134577	0.042	0.354	0
GNG11	0	-0.569427575	0.05	0.151	0
SPARC	9.24E-255	-0.581274115	0.151	0.156	2.44E-250
PRF1	1.20E-282	-0.585646775	0.004	0.132	3.17E-278
ZMYND10	5.12E-227	-0.58617894	0.003	0.126	1.35E-222
CEACAM6	0	-0.58635544	0.005	0.148	0
ID3	0	-0.586549462	0.275	0.375	0
C12orf75	0	-0.588155519	0.004	0.208	0
SEPW1	0	-0.588220922	0.478	0.779	0
C5orf49	6.94E-194	-0.589071015	0.002	0.122	1.83E-189
CLIC3	0	-0.591487782	0.005	0.271	0
DNAH12	5.60E-216	-0.592314051	0.002	0.119	1.48E-211
PTRF	0	-0.593996023	0.017	0.269	0
EPCAM	0	-0.600602159	0.004	0.342	0
ODF3B	0	-0.600855772	0.267	0.274	0
MALL	6.45E-244	-0.603039453	0.003	0.28	1.70E-239
CST7	0	-0.60526787	0.024	0.154	0
LMO7	0	-0.60576049	0.007	0.329	0
C9orf116	0	-0.607193719	0.006	0.124	0
DYNLRB2	4.74E-268	-0.608879954	0.003	0.122	1.25E-263
BCAM	0	-0.613265416	0.006	0.351	0
C8orf4	0	-0.624055111	0.005	0.24	0
CD24	5.69E-296	-0.624551638	0.004	0.146	1.50E-291
EPHX1	0	-0.626338442	0.19	0.438	0
HMGN3	0	-0.627416067	0.571	0.782	0
SUSD2	2.49E-255	-0.627536836	0.003	0.258	6.58E-251
CLDN3	2.26E-206	-0.628098376	0.001	0.265	5.96E-202
NKX2-1	4.30E-278	-0.628259211	0.003	0.3	1.13E-273
CETN2	0	-0.628583735	0.058	0.177	0
MT1M	4.67E-246	-0.631309996	0.043	0.114	1.23E-241
PERP	0	-0.632722689	0.005	0.337	0
TNFSF10	0	-0.632914812	0.141	0.344	0
LRRK2	0	-0.633418719	0.106	0.3	0
IGFBP2	0	-0.635560527	0.063	0.166	0
DHCR24	0	-0.636533711	0.032	0.347	0
APP	0	-0.638020517	0.239	0.413	0
CD3E	0	-0.638811699	0.011	0.158	0
SYNE1	0	-0.642851346	0.034	0.417	0
ATPIF1	0	-0.647337157	0.539	0.74	0
CTSH	0	-0.650165288	0.757	0.729	0
SLC39A8	0	-0.650922328	0.051	0.296	0
C3	0	-0.652664544	0.02	0.26	0
MORN2	0	-0.653843546	0.06	0.185	0
NGFRAP1	0	-0.653855399	0.043	0.38	0
CRIP2	0	-0.654298099	0.033	0.285	0
EGFL7	0	-0.655757043	0.066	0.195	0
HLA-E	0	-0.664447162	0.949	0.823	0
SYNE2	0	-0.670318317	0.009	0.394	0
SEPP1	0	-0.671449154	0.07	0.435	0
LPCAT1	0	-0.671690319	0.049	0.335	0
CORO1A	0	-0.678963047	0.222	0.32	0
SAA1	1.18E-196	-0.680870812	0.137	0.082	3.10E-192
ADGRF5	0	-0.681762946	0.007	0.367	0
TUBA1A	0	-0.686623155	0.318	0.446	0
GPRC5A	3.89E-305	-0.686786063	0.003	0.255	1.03E-300
ATP1A1	0	-0.686823132	0.27	0.559	0
PRSS23	0	-0.687176552	0.014	0.189	0
CEBPD	0	-0.694474545	0.45	0.71	0
C16orf89	7.46E-308	-0.70037882	0.003	0.289	1.97E-303
SMIM22	1.05E-289	-0.701239359	0.003	0.27	2.76E-285
HYAL2	0	-0.701395403	0.071	0.222	0
C2orf40	2.83E-247	-0.701823044	0.003	0.115	7.48E-243
C11orf88	1.87E-235	-0.703613262	0.003	0.119	4.95E-231
HBB	5.13E-33	-0.705472182	0.075	0.157	1.35E-28
FASN	0	-0.715313979	0.022	0.275	0
SDPR	0	-0.716494099	0.022	0.239	0
GZMA	0	-0.72031674	0.006	0.135	0
SLC9A3R2	0	-0.72210073	0.033	0.32	0
IFI27	3.07E-205	-0.723657859	0.163	0.301	8.11E-201
IFT57	0	-0.735300102	0.066	0.395	0
CTGF	0	-0.735599868	0.007	0.181	0
C19orf33	0	-0.741632559	0.009	0.34	0
S100A9	5.73E-241	-0.744872686	0.738	0.303	1.51E-236
PIFO	0	-0.744886003	0.004	0.146	0
PLA2G1B	3.06E-235	-0.74753088	0.002	0.217	8.08E-231
PEBP4	0	-0.751143005	0.008	0.255	0
TMEM100	0	-0.75120109	0.016	0.13	0
AGER	0	-0.752024744	0.018	0.157	0
TACC2	0	-0.755557837	0.005	0.318	0
CALCRL	0	-0.758201925	0.032	0.169	0
TSC22D1	0	-0.758605523	0.102	0.468	0
GZMB	0	-0.76370151	0.006	0.118	0
SOD3	0	-0.764047391	0.005	0.263	0
TSTD1	0	-0.766616555	0.096	0.443	0
CD59	0	-0.769987863	0.514	0.688	0
EZR	0	-0.770925754	0.246	0.626	0
CYR61	0	-0.777816144	0.005	0.254	0
FXYD3	0	-0.781864152	0.004	0.349	0
TFF3	0	-0.79638406	0.007	0.136	0
RARRES3	0	-0.815833373	0.124	0.508	0
MALAT1	0	-0.815975605	0.987	0.993	0
FOLR1	0	-0.816981157	0.041	0.36	0
SFTA3	0	-0.826757679	0.006	0.315	0
CKB	0	-0.83276863	0.011	0.334	0
CLDN18	0	-0.837078106	0.005	0.247	0
SNTN	1.31E-276	-0.837569131	0.003	0.121	3.45E-272
LAMP3	0	-0.848778211	0.007	0.257	0
RSPH1	5.78E-295	-0.85253518	0.003	0.126	1.52E-290
C1orf194	0	-0.853030845	0.004	0.121	0
FAM183A	0	-0.853827314	0.003	0.123	0
TMEM190	1.05E-300	-0.85591608	0.003	0.113	2.78E-296
SELENBP1	0	-0.85765041	0.006	0.394	0
AK1	0	-0.858476444	0.047	0.397	0
IGFBP4	0	-0.864711606	0.022	0.329	0
AQP1	0	-0.872982083	0.014	0.305	0
S100A14	0	-0.876481964	0.005	0.292	0
SPTBN1	0	-0.879845469	0.037	0.474	0
RAMP2	0	-0.883376008	0.03	0.173	0
ADIRF	0	-0.887384491	0.025	0.347	0
TACSTD2	0	-0.887857384	0.004	0.329	0
VWF	0	-0.904003199	0.012	0.125	0
LCN2	0	-0.912089921	0.007	0.139	0
GSTA1	0	-0.927492315	0.005	0.139	0
KRT18	0	-0.930779959	0.051	0.405	0
MGST1	0	-0.931744659	0.37	0.511	0
MT1E	0	-0.948775724	0.039	0.398	0
KRT7	0	-0.951739309	0.008	0.263	0
TM4SF1	0	-0.955870863	0.012	0.322	0
DSTN	0	-0.956739187	0.533	0.802	0
PRDX5	0	-0.958696518	0.711	0.869	0
TFPI	0	-0.977932847	0.083	0.395	0
S100A8	3.16E-227	-0.981905756	0.527	0.219	8.33E-223
AGR3	0	-0.995727255	0.002	0.306	0
C9orf24	0	-0.999117196	0.004	0.124	0
AGR2	0	-1.000682813	0.004	0.318	0
KRT8	0	-1.003037884	0.032	0.392	0
TSPAN1	0	-1.007849588	0.003	0.164	0
TPPP3	0	-1.025152432	0.005	0.154	0
TUBB4B	0	-1.037217652	0.37	0.584	0
CYP4B1	0	-1.041322992	0.005	0.323	0
CXCL17	0	-1.048738208	0.004	0.321	0
EPAS1	0	-1.060159748	0.237	0.325	0
CLDN4	0	-1.066226728	0.002	0.386	0
PIGR	0	-1.069966186	0.004	0.333	0
CLDN5	0	-1.098939699	0.029	0.165	0
SFTPD	0	-1.145190566	0.004	0.268	0
IL32	0	-1.158057158	0.022	0.271	0
CYB5A	0	-1.162017967	0.646	0.743	0
MUC1	0	-1.179724086	0.006	0.374	0
ELF3	0	-1.184547224	0.005	0.361	0
CAV1	0	-1.191960434	0.028	0.311	0
KRT19	0	-1.211618468	0.009	0.402	0
EMP2	0	-1.21267184	0.015	0.484	0
MGP	0	-1.217693129	0.03	0.159	0
C20orf85	0	-1.2306836	0.005	0.126	0
ID1	0	-1.26415777	0.031	0.389	0
IFITM3	0	-1.276721792	0.559	0.837	0
CCL5	0	-1.281750941	0.021	0.173	0
CLU	0	-1.297108686	0.014	0.32	0
NKG7	0	-1.353081535	0.055	0.181	0
IFITM2	0	-1.380673865	0.329	0.803	0
FCN3	0	-1.380928643	0.043	0.115	0
SPARCL1	0	-1.407182102	0.056	0.183	0
IFITM1	0	-1.412262665	0.039	0.48	0
TIMP3	0	-1.488124118	0.047	0.232	0
IGFBP7	0	-1.520916804	0.095	0.371	0
WFDC2	0	-1.562745424	0.015	0.444	0
SFTA2	0	-1.570499813	0.016	0.313	0
CAPS	0	-1.575743844	0.012	0.156	0
SLC34A2	0	-1.598707026	0.01	0.379	0
HOPX	0	-1.831697818	0.034	0.443	0
SCGB3A2	0	-2.28332008	0.019	0.236	0
PGC	0	-2.309814186	0.014	0.237	0
NAPSA	0	-2.329714132	0.021	0.304	0
SFTPA2	0	-3.15189955	0.029	0.317	0
SCGB3A1	0	-3.320326933	0.166	0.506	0
SLPI	0	-3.33872013	0.123	0.703	0
SFTPA1	0	-3.416689185	0.042	0.339	0
SCGB1A1	0	-3.613620274	0.144	0.283	0
SFTPB	0	-3.71808361	0.077	0.534	0
SFTPC	0	-4.920029991	0.303	0.752	0
