## Supplementary material for "Single-cell RNA-sequencing reveals profibrotic roles of distinct epithelial and mesenchymal lineages in pulmonary fibrosis": Mast_Cells_vsall_control_.csv

	p_val	avg_logFC	pct.1	pct.2	p_val_adj
TPSAB1	0	3.686049091	0.972	0.01	0
CPA3	0	3.336645867	0.992	0.005	0
TPSD1	0	3.116214741	0.965	0.006	0
TPSB2	0	2.829517694	0.976	0.004	0
CD69	2.90E-42	2.360722418	0.957	0.166	7.66E-38
MS4A2	0	2.236718976	0.894	0.001	0
GATA2	3.14E-45	2.190561259	0.917	0.055	8.29E-41
KIT	0	1.846464262	0.89	0.004	0
HPGDS	2.20E-241	1.807843174	0.921	0.051	5.82E-237
SLC2A3	1.17E-54	1.631369647	0.843	0.354	3.08E-50
RGS1	4.99E-31	1.631214509	0.854	0.129	1.31E-26
VWA5A	0	1.607105046	0.854	0.088	0
SAMSN1	5.13E-77	1.523083012	0.906	0.295	1.35E-72
LTC4S	6.69E-53	1.405292942	0.76	0.063	1.76E-48
C1orf186	4.18E-242	1.394908739	0.76	0.008	1.10E-237
SLC18A2	0	1.365252551	0.74	0.001	0
FOSB	2.07E-39	1.347746163	0.854	0.378	5.46E-35
CD44	2.34E-163	1.31395177	0.965	0.64	6.16E-159
MALAT1	1.08E-79	1.295639366	1	0.991	2.85E-75
H3F3B	1.06E-199	1.27503775	1	0.995	2.80E-195
ANXA1	6.37E-119	1.259227745	0.992	0.861	1.68E-114
AREG	4.06E-16	1.213966747	0.587	0.326	1.07E-11
RGS13	0	1.208593994	0.72	0.002	0
ZNF331	4.32E-36	1.177457165	0.571	0.247	1.14E-31
FOS	1.30E-51	1.145866932	0.996	0.905	3.43E-47
JUN	1.46E-60	1.137780652	0.996	0.878	3.85E-56
LMNA	8.08E-90	1.115823513	0.854	0.604	2.13E-85
HPGD	9.12E-28	1.108826616	0.728	0.26	2.41E-23
RAC2	6.15E-41	1.104151143	0.874	0.36	1.62E-36
NR4A1	2.51E-28	1.09917254	0.677	0.447	6.62E-24
KLF6	2.35E-62	1.09277786	0.98	0.795	6.19E-58
ACSL4	6.97E-120	1.088102614	0.744	0.231	1.84E-115
BHLHE40	2.89E-53	1.074681668	0.748	0.324	7.62E-49
BTG2	1.74E-41	1.073746137	0.709	0.439	4.60E-37
RGS2	9.66E-23	1.0658353	0.744	0.225	2.55E-18
NR4A2	1.30E-32	1.064556871	0.689	0.326	3.43E-28
TUBA1A	6.68E-27	1.064041875	0.717	0.395	1.76E-22
RANBP2	1.68E-82	1.013189162	0.618	0.318	4.42E-78
IL1RL1	0.000378279	1.007378262	0.74	0.043	1
PTGS1	1.14E-68	1.005716848	0.673	0.041	3.02E-64
SIGLEC6	0	0.964309574	0.634	0.001	0
SYTL3	3.70E-35	0.94174181	0.665	0.138	9.75E-31
IDS	8.05E-125	0.933390777	0.736	0.347	2.12E-120
HDC	1.37E-289	0.918352827	0.512	0.001	3.60E-285
SELK	1.04E-96	0.917294608	0.606	0.492	2.74E-92
MAOB	1.01E-68	0.901959569	0.622	0.026	2.65E-64
PPP1R15A	1.84E-46	0.900140259	0.827	0.625	4.86E-42
IER2	1.22E-39	0.893955823	0.831	0.707	3.21E-35
GALC	1.19E-120	0.879974576	0.563	0.153	3.13E-116
CLU	9.95E-07	0.862860413	0.807	0.199	0.026234082
SOCS1	1.12E-54	0.842916464	0.547	0.18	2.95E-50
ZFP36	1.03E-36	0.842605328	0.98	0.896	2.72E-32
NDEL1	2.30E-86	0.824726837	0.508	0.161	6.07E-82
SRGN	3.61E-28	0.818200494	1	0.73	9.53E-24
CD82	9.78E-48	0.817644608	0.65	0.182	2.58E-43
HSPA1B	5.97E-12	0.814248564	0.673	0.484	1.58E-07
NFKBIZ	1.31E-26	0.813004374	0.665	0.415	3.47E-22
MYADM	2.69E-40	0.805130003	0.614	0.311	7.10E-36
DUSP6	2.02E-36	0.788741856	0.484	0.186	5.32E-32
FXYD5	2.96E-62	0.785941175	0.949	0.696	7.81E-58
TNFAIP3	8.08E-18	0.78570957	0.602	0.328	2.13E-13
BACE2	6.46E-38	0.778796849	0.583	0.091	1.71E-33
GNPTAB	3.23E-91	0.775804857	0.685	0.214	8.51E-87
3-Mar	3.81E-103	0.774129983	0.476	0.05	1.00E-98
TMEM154	2.80E-67	0.767681293	0.634	0.098	7.39E-63
RHOH	7.16E-34	0.757057235	0.583	0.082	1.89E-29
TESPA1	2.66E-147	0.756748521	0.579	0.016	7.01E-143
ARHGEF6	5.71E-99	0.753047599	0.563	0.105	1.50E-94
CD83	5.69E-15	0.749158932	0.591	0.328	1.50E-10
VIM	1.76E-19	0.747310415	1	0.823	4.64E-15
JUNB	1.25E-33	0.746046415	0.98	0.876	3.30E-29
DUSP1	8.37E-37	0.740166045	0.996	0.939	2.21E-32
LAT	9.21E-26	0.737134236	0.587	0.077	2.43E-21
ZC3H12A	1.50E-67	0.73078523	0.386	0.133	3.95E-63
HSP90AB1	1.70E-68	0.729065838	1	0.948	4.47E-64
GRAP2	9.87E-40	0.722596402	0.528	0.029	2.60E-35
NSMCE1	4.63E-95	0.712734966	0.539	0.214	1.22E-90
ATP6V0A2	1.96E-132	0.711698511	0.504	0.092	5.17E-128
AHNAK	1.37E-37	0.711276078	0.831	0.593	3.61E-33
BTK	3.86E-123	0.707631221	0.618	0.148	1.02E-118
CSF1	8.44E-25	0.704219988	0.319	0.044	2.23E-20
HSPH1	1.87E-12	0.692606875	0.539	0.356	4.93E-08
TSC22D3	1.15E-33	0.683509909	0.909	0.733	3.02E-29
RAB27B	4.47E-47	0.683090388	0.508	0.055	1.18E-42
EGR1	3.86E-12	0.682757753	0.476	0.374	1.02E-07
AKAP13	3.30E-37	0.680603595	0.787	0.53	8.71E-33
TSC22D1	3.45E-17	0.66692362	0.602	0.327	9.09E-13
LAT2	5.15E-56	0.666856775	0.626	0.191	1.36E-51
ELF1	3.52E-57	0.663249243	0.764	0.426	9.28E-53
RP11-354E11.2	1.13E-234	0.662092346	0.409	0.001	2.97E-230
PAK1	5.54E-68	0.66129797	0.496	0.136	1.46E-63
RGS10	9.55E-32	0.657053467	0.685	0.362	2.52E-27
CD37	3.16E-23	0.655437811	0.843	0.512	8.34E-19
FOXP1	9.71E-42	0.65201471	0.72	0.356	2.56E-37
HSPA5	9.79E-32	0.648903545	0.642	0.658	2.58E-27
LAPTM4A	6.64E-63	0.648491745	0.941	0.765	1.75E-58
LEO1	7.23E-135	0.646177377	0.382	0.072	1.91E-130
ADRB2	1.35E-44	0.642497126	0.492	0.155	3.57E-40
PLIN2	6.59E-17	0.640828801	0.693	0.457	1.74E-12
PLAUR	8.66E-13	0.639567077	0.681	0.414	2.28E-08
CREM	3.09E-33	0.639369817	0.413	0.202	8.15E-29
GCSAML	9.11E-186	0.633793064	0.488	0.001	2.40E-181
FCER1A	0.000287335	0.632791487	0.441	0.011	1
TNFAIP8	5.84E-66	0.631426007	0.567	0.203	1.54E-61
SLC45A3	6.19E-216	0.630503208	0.472	0.017	1.63E-211
DDIT4	3.91E-13	0.630280188	0.622	0.392	1.03E-08
SKIL	2.50E-46	0.625761989	0.504	0.264	6.59E-42
HSPA1A	5.04E-09	0.624660416	0.807	0.646	0.000132984
ACOT7	3.13E-35	0.624420413	0.445	0.133	8.26E-31
TIPARP	4.87E-44	0.620829878	0.457	0.238	1.28E-39
OSBPL8	1.20E-53	0.620410143	0.591	0.298	3.16E-49
ARHGAP18	2.47E-28	0.620197848	0.693	0.414	6.51E-24
ABCC4	5.15E-55	0.613362125	0.496	0.087	1.36E-50
SARAF	2.40E-53	0.610062712	0.984	0.894	6.34E-49
TNIK	8.55E-86	0.609357947	0.52	0.133	2.25E-81
KLF2	2.62E-09	0.60792071	0.61	0.369	6.92E-05
HSP90AA1	2.94E-21	0.604578075	0.988	0.946	7.76E-17
CTD-3252C9.4	3.61E-39	0.601660094	0.476	0.115	9.51E-35
PTMA	2.03E-81	0.600897826	1	0.997	5.36E-77
SRSF7	2.53E-27	0.60027589	0.646	0.509	6.67E-23
GALNT6	7.17E-83	0.595588061	0.386	0.077	1.89E-78
GLUL	5.55E-19	0.592572642	0.996	0.845	1.46E-14
TMEM233	5.49E-239	0.589822782	0.406	0.003	1.45E-234
DNAJB1	5.35E-10	0.588481696	0.567	0.527	1.41E-05
LCP2	2.60E-33	0.581732442	0.657	0.31	6.86E-29
ALOX5	7.95E-19	0.578455267	0.689	0.346	2.10E-14
TSPYL2	4.98E-27	0.578050793	0.429	0.17	1.31E-22
CD9	1.29E-27	0.574151497	0.965	0.808	3.41E-23
ANKRD28	3.33E-47	0.571889077	0.476	0.165	8.79E-43
GMPR	9.42E-90	0.570051591	0.461	0.094	2.49E-85
REL	5.87E-24	0.5697593	0.618	0.364	1.55E-19
ZEB2	2.36E-18	0.567958778	0.728	0.361	6.22E-14
SWAP70	5.95E-53	0.565052008	0.492	0.194	1.57E-48
AHR	1.51E-31	0.564982279	0.579	0.295	3.98E-27
LMO4	1.70E-54	0.556871969	0.528	0.276	4.48E-50
ARHGDIB	2.68E-21	0.55378887	0.949	0.684	7.06E-17
RBM39	5.68E-35	0.549584571	0.752	0.573	1.50E-30
RASSF5	4.89E-51	0.548316335	0.445	0.17	1.29E-46
DNAJA1	1.22E-19	0.536622553	0.622	0.548	3.22E-15
2-Sep	2.36E-51	0.533132521	0.677	0.459	6.23E-47
LPCAT2	1.17E-45	0.529566739	0.516	0.16	3.08E-41
HNRNPA2B1	2.04E-40	0.527716659	0.976	0.925	5.38E-36
SLC44A1	5.08E-46	0.52500602	0.547	0.189	1.34E-41
SMYD3	2.03E-79	0.522468167	0.488	0.111	5.36E-75
CAPG	4.37E-11	0.519144011	0.949	0.573	1.15E-06
RAB32	5.38E-47	0.518621389	0.504	0.201	1.42E-42
HSD17B12	2.23E-42	0.515498515	0.575	0.298	5.89E-38
BTG1	2.55E-18	0.514468722	0.957	0.823	6.72E-14
G3BP2	2.93E-45	0.508052984	0.543	0.298	7.72E-41
PHF20	2.21E-51	0.506123178	0.496	0.25	5.83E-47
SERPINB1	9.82E-30	0.500426073	0.724	0.616	2.59E-25
NUTM2A-AS1	1.51E-58	0.499447861	0.484	0.195	3.99E-54
MAT2A	3.86E-23	0.49870568	0.476	0.311	1.02E-18
RASGEF1B	1.18E-15	0.498503152	0.488	0.226	3.10E-11
DDX3Y	9.15E-22	0.496329658	0.402	0.191	2.41E-17
HIF1A	2.71E-17	0.493908143	0.583	0.343	7.15E-13
EMP3	1.98E-18	0.492206198	0.925	0.638	5.23E-14
RSRP1	9.65E-25	0.492199737	0.665	0.422	2.54E-20
CALB2	4.33E-06	0.48487795	0.311	0.001	0.114222187
CD84	2.79E-24	0.48403224	0.417	0.105	7.36E-20
TMOD3	1.60E-36	0.483482158	0.535	0.342	4.22E-32
FAM46A	1.89E-22	0.478351563	0.457	0.204	4.98E-18
YWHAZ	1.51E-39	0.472140792	0.925	0.817	3.99E-35
CTTNBP2	4.99E-105	0.469099973	0.343	0.011	1.32E-100
CNIH1	6.01E-47	0.467947165	0.563	0.416	1.59E-42
P2RX1	1.32E-58	0.465013211	0.398	0.037	3.47E-54
RHOBTB3	9.28E-27	0.460565523	0.413	0.096	2.45E-22
CELF2	1.11E-25	0.460165795	0.657	0.428	2.92E-21
SRSF5	4.72E-32	0.460017484	0.72	0.653	1.25E-27
KLRG1	1.53E-10	0.457191222	0.417	0.044	4.04E-06
HS3ST1	1.99E-13	0.455258449	0.366	0.061	5.24E-09
GPR65	1.65E-24	0.453922217	0.461	0.193	4.35E-20
FHL3	7.78E-48	0.452966616	0.398	0.107	2.05E-43
CCNI	3.25E-40	0.451296975	0.957	0.881	8.58E-36
STK17B	3.59E-17	0.4456504	0.618	0.341	9.46E-13
DDX3X	4.47E-21	0.444673378	0.551	0.415	1.18E-16
NTRK1	8.37E-142	0.438507056	0.327	0.001	2.21E-137
MCL1	3.37E-20	0.436999877	0.787	0.696	8.88E-16
ACTR3	2.42E-24	0.436618507	0.701	0.546	6.38E-20
C1orf228	6.76E-38	0.435283371	0.386	0.091	1.78E-33
TESC	4.84E-31	0.435002803	0.394	0.053	1.28E-26
TPM4	7.62E-17	0.434883748	0.642	0.533	2.01E-12
ITM2A	2.50E-08	0.433859683	0.453	0.1	0.000659485
LIF	8.46E-47	0.432607859	0.283	0.007	2.23E-42
PRNP	4.06E-31	0.430350599	0.575	0.301	1.07E-26
MAST4	1.53E-25	0.429441205	0.37	0.16	4.04E-21
PIK3R6	3.00E-141	0.429031616	0.346	0.009	7.91E-137
CCNH	1.13E-22	0.428856339	0.524	0.301	2.97E-18
SGK1	2.45E-06	0.425976671	0.535	0.294	0.064504159
MSRA	7.69E-56	0.424336654	0.461	0.199	2.03E-51
RPS4Y1	6.30E-13	0.423770971	0.756	0.562	1.66E-08
SLC7A5	3.84E-17	0.421937256	0.295	0.06	1.01E-12
CNRIP1	7.66E-42	0.421872109	0.346	0.067	2.02E-37
CLCN3	5.43E-39	0.418721397	0.382	0.147	1.43E-34
LIMS1	5.01E-19	0.417564713	0.559	0.388	1.32E-14
SKAP1	1.97E-12	0.417279436	0.398	0.079	5.19E-08
ADGRE2	3.27E-15	0.417219734	0.374	0.09	8.64E-11
HSPD1	3.11E-13	0.416034183	0.63	0.591	8.21E-09
PLK3	5.63E-29	0.415123655	0.343	0.146	1.48E-24
DDX24	2.28E-27	0.410551809	0.618	0.52	6.02E-23
MITF	4.16E-42	0.40619635	0.441	0.161	1.10E-37
AKAP2	4.04E-23	0.405894448	0.37	0.044	1.07E-18
KMT2E	1.19E-22	0.399607054	0.622	0.417	3.13E-18
SYAP1	9.36E-22	0.398658196	0.378	0.296	2.47E-17
PTP4A1	1.04E-16	0.398268789	0.488	0.396	2.75E-12
DDIT3	1.59E-18	0.3977314	0.421	0.256	4.19E-14
SF1	1.25E-22	0.396202266	0.622	0.482	3.29E-18
ZFP36L2	6.54E-09	0.39500097	0.85	0.662	0.000172598
STX3	1.10E-46	0.394236081	0.406	0.132	2.91E-42
IL18	2.50E-20	0.393711552	0.52	0.318	6.59E-16
PBX1	2.35E-30	0.39345762	0.327	0.083	6.20E-26
ABCC1	7.69E-44	0.392377459	0.358	0.098	2.03E-39
PTPN7	8.79E-18	0.39102676	0.35	0.05	2.32E-13
ITM2C	1.06E-10	0.39001362	0.382	0.072	2.80E-06
ALOX5AP	0.000255284	0.389003109	0.965	0.523	1
RP11-557H15.4	2.49E-207	0.387809341	0.331	0.001	6.58E-203
ADAM12	5.53E-75	0.387483965	0.295	0.006	1.46E-70
TSEN54	4.73E-32	0.385383528	0.358	0.096	1.25E-27
TDRD3	2.63E-41	0.384235193	0.346	0.096	6.95E-37
NFKBIA	6.20E-09	0.383973582	0.937	0.794	0.00016366
BMP2K	4.86E-49	0.382929701	0.39	0.103	1.28E-44
CNST	3.06E-33	0.381558429	0.362	0.145	8.08E-29
LYL1	1.78E-40	0.381143216	0.394	0.123	4.68E-36
ATF3	3.05E-05	0.380197668	0.551	0.424	0.804654929
NEU1	3.11E-25	0.380045499	0.37	0.285	8.22E-21
VPS37B	3.48E-26	0.37961182	0.343	0.185	9.17E-22
P4HA1	1.97E-16	0.376624312	0.382	0.219	5.20E-12
CDK15	9.54E-102	0.375850217	0.291	0	2.52E-97
RPL14	8.66E-27	0.37433023	1	0.993	2.29E-22
MCTP2	2.28E-30	0.372462128	0.331	0.065	6.00E-26
HIST1H1D	7.17E-10	0.371245097	0.311	0.123	1.89E-05
PHLDA1	4.52E-07	0.37086722	0.374	0.158	0.011924304
NCOA4	2.37E-28	0.368786778	0.457	0.35	6.25E-24
NFKBID	6.14E-12	0.368699049	0.264	0.115	1.62E-07
LAX1	6.84E-23	0.368097754	0.272	0.016	1.80E-18
TRA2B	6.26E-17	0.366482285	0.555	0.432	1.65E-12
CLK1	2.12E-15	0.366439808	0.508	0.326	5.58E-11
ADGRE5	5.22E-13	0.365198962	0.528	0.409	1.38E-08
KDM6B	1.38E-19	0.363587452	0.315	0.208	3.63E-15
STK4	1.05E-14	0.363371202	0.528	0.286	2.78E-10
SQSTM1	2.39E-17	0.363142581	0.909	0.846	6.31E-13
ZBTB20	3.29E-24	0.362246731	0.37	0.154	8.69E-20
NFKB1	2.76E-17	0.362237358	0.303	0.18	7.27E-13
CHN2	9.74E-33	0.359988788	0.354	0.093	2.57E-28
SPECC1	1.91E-45	0.357107796	0.327	0.062	5.05E-41
SYTL2	1.85E-15	0.355050506	0.339	0.075	4.87E-11
ARHGAP15	3.02E-16	0.353672707	0.374	0.125	7.96E-12
MBOAT7	1.31E-35	0.352637723	0.343	0.123	3.46E-31
LYN	5.17E-16	0.350626159	0.524	0.317	1.36E-11
CDC42EP3	9.42E-16	0.350278651	0.469	0.279	2.49E-11
IFRD1	1.03E-10	0.348885454	0.409	0.26	2.71E-06
MLPH	3.57E-09	0.345075242	0.579	0.288	9.42E-05
PTGS2	1.65E-09	0.34305656	0.272	0.067	4.34E-05
NUP98	8.08E-26	0.342942465	0.394	0.188	2.13E-21
PAG1	1.36E-15	0.339928006	0.402	0.223	3.58E-11
HNRNPU	1.31E-14	0.339142319	0.579	0.548	3.47E-10
C21orf91	4.91E-31	0.33908462	0.319	0.088	1.29E-26
FOSL2	6.66E-15	0.338718096	0.39	0.216	1.76E-10
RPL36AL	1.23E-27	0.338241864	0.937	0.934	3.25E-23
NDST2	7.11E-68	0.338135005	0.303	0.038	1.88E-63
CLIC1	1.20E-18	0.336646115	0.976	0.916	3.17E-14
RBMX	3.36E-21	0.335826904	0.488	0.37	8.85E-17
VAT1	3.81E-10	0.333646304	0.563	0.379	1.00E-05
EMD	4.51E-23	0.331894231	0.496	0.405	1.19E-18
RHBDD2	1.68E-20	0.328436572	0.484	0.374	4.43E-16
RARA	5.45E-21	0.326618801	0.413	0.237	1.44E-16
SNX29	7.02E-31	0.326475696	0.335	0.14	1.85E-26
NR3C1	8.45E-17	0.325353567	0.453	0.331	2.23E-12
VEGFA	1.03E-11	0.323882489	0.244	0.144	2.71E-07
RENBP	8.64E-19	0.323398733	0.508	0.274	2.28E-14
HLTF	2.63E-36	0.323074995	0.335	0.09	6.93E-32
NR4A3	1.57E-09	0.323053033	0.276	0.117	4.15E-05
TACC1	2.01E-11	0.322291381	0.457	0.324	5.30E-07
HOOK3	3.03E-20	0.321302399	0.406	0.259	7.98E-16
PLEKHA2	1.28E-28	0.321227513	0.311	0.121	3.37E-24
ZMYM2	7.09E-23	0.319990229	0.358	0.194	1.87E-18
FER	3.05E-36	0.31974418	0.311	0.082	8.06E-32
PRRC2C	1.42E-14	0.319221014	0.594	0.458	3.75E-10
ID2	3.57E-08	0.31891357	0.472	0.364	0.000942165
SFPQ	9.60E-15	0.31757912	0.531	0.419	2.53E-10
EPB41L1	9.87E-42	0.316651879	0.319	0.121	2.60E-37
CSF2RB	2.63E-40	0.316226204	0.311	0.082	6.94E-36
STAP1	9.57E-48	0.315775833	0.268	0.009	2.52E-43
IL4R	2.25E-19	0.315488257	0.346	0.152	5.92E-15
CTNNBL1	6.24E-36	0.315464051	0.323	0.145	1.65E-31
NUTM2B-AS1	1.37E-24	0.315353269	0.37	0.189	3.61E-20
CRBN	8.22E-23	0.314885927	0.398	0.214	2.17E-18
SERINC3	3.29E-16	0.313573444	0.512	0.36	8.67E-12
CLNK	1.38E-36	0.31121132	0.185	0.003	3.65E-32
CIRBP	4.16E-21	0.310662762	0.953	0.879	1.10E-16
B4GALT5	8.08E-34	0.310501922	0.22	0.098	2.13E-29
HOXB2	4.81E-29	0.308824307	0.311	0.055	1.27E-24
EIF5	1.78E-13	0.305511589	0.594	0.534	4.69E-09
DAZAP2	7.44E-20	0.305156822	0.87	0.804	1.96E-15
C12orf57	3.72E-11	0.304299402	0.661	0.597	9.83E-07
ELOVL5	5.28E-14	0.303965991	0.469	0.317	1.39E-09
NBAS	9.67E-30	0.30392803	0.319	0.119	2.55E-25
LMNB1	1.00E-16	0.30248216	0.228	0.066	2.64E-12
NFE2L2	7.56E-13	0.301733969	0.516	0.422	1.99E-08
KIF13B	9.78E-24	0.301041439	0.303	0.149	2.58E-19
SEMA4A	3.55E-17	0.300977271	0.26	0.13	9.35E-13
HSPA9	2.63E-17	0.298737452	0.461	0.343	6.92E-13
AHI1	2.39E-19	0.298655425	0.299	0.163	6.29E-15
PPP1R10	2.84E-13	0.2983442	0.331	0.248	7.50E-09
ELL2	8.33E-14	0.298245373	0.354	0.254	2.20E-09
RASSF1	7.94E-18	0.29776721	0.394	0.192	2.09E-13
LINC00996	1.30E-47	0.295434198	0.22	0.018	3.42E-43
SLC24A3	2.82E-168	0.294583226	0.264	0.006	7.43E-164
PRMT9	6.11E-20	0.293677281	0.283	0.114	1.61E-15
HIST1H1E	3.44E-08	0.29158507	0.394	0.246	0.000907925
NEK1	1.97E-16	0.290998773	0.28	0.112	5.20E-12
CD22	1.90E-49	0.290907098	0.24	0.028	5.02E-45
SMCHD1	1.16E-09	0.290263895	0.48	0.309	3.06E-05
DNAJB4	4.05E-07	0.29022117	0.315	0.178	0.010693263
HIST1H4C	2.63E-06	0.289218305	0.547	0.365	0.069343487
SMIM3	1.74E-16	0.289051037	0.315	0.092	4.60E-12
MAPRE2	3.24E-10	0.288736505	0.354	0.165	8.55E-06
TLE3	2.08E-25	0.28791095	0.272	0.108	5.47E-21
ATP2A3	3.74E-17	0.287738066	0.276	0.077	9.87E-13
PRKAR1A	2.41E-10	0.286867727	0.614	0.504	6.37E-06
ITSN2	7.85E-15	0.284634818	0.48	0.318	2.07E-10
PRKX	6.96E-24	0.284483408	0.236	0.088	1.84E-19
ATP8B4	1.53E-21	0.282653278	0.264	0.03	4.03E-17
RPS6KA5	2.59E-25	0.281451342	0.287	0.115	6.82E-21
MAPK1	9.32E-17	0.281076234	0.37	0.263	2.46E-12
ALS2	9.51E-45	0.280943174	0.26	0.056	2.51E-40
MCTP1	3.11E-10	0.280894262	0.354	0.157	8.21E-06
MATK	1.50E-08	0.280611852	0.295	0.079	0.000396255
DHRS7	9.15E-14	0.278967074	0.567	0.452	2.41E-09
FAU	1.04E-17	0.278672288	1	0.995	2.74E-13
RFTN1	3.66E-18	0.278042297	0.26	0.137	9.66E-14
DENND1B	3.12E-23	0.277605951	0.287	0.114	8.23E-19
NOP58	5.60E-16	0.27744239	0.382	0.256	1.48E-11
DUSP10	2.06E-26	0.277379054	0.28	0.09	5.45E-22
PABPC1	3.66E-14	0.27678514	0.972	0.958	9.66E-10
MBP	5.14E-10	0.27595711	0.445	0.315	1.36E-05
DOCK10	2.12E-11	0.275861743	0.366	0.171	5.59E-07
FNBP4	1.52E-13	0.275232852	0.402	0.282	4.02E-09
ANTXR2	3.16E-20	0.274342524	0.264	0.075	8.35E-16
AZIN1	2.10E-11	0.272602942	0.421	0.284	5.53E-07
RHOG	1.70E-09	0.271801344	0.614	0.473	4.48E-05
TFB1M	2.52E-38	0.270836695	0.276	0.093	6.65E-34
FUS	5.07E-09	0.270131702	0.626	0.516	0.000133772
FERMT2	5.47E-14	0.27009452	0.287	0.095	1.44E-09
MBNL1	1.38E-09	0.269918421	0.654	0.566	3.65E-05
DENND4C	5.33E-13	0.269879902	0.378	0.276	1.41E-08
ACER3	4.94E-15	0.269701318	0.382	0.22	1.30E-10
ABCA1	3.55E-07	0.26936931	0.295	0.134	0.009369385
ARHGAP6	1.00E-21	0.268511857	0.283	0.088	2.65E-17
PAQR5	1.24E-39	0.266871255	0.307	0.078	3.27E-35
ARID4B	4.08E-13	0.266600216	0.413	0.293	1.08E-08
LAPTM5	6.88E-05	0.265502773	0.957	0.682	1
SRRM1	2.47E-13	0.265373617	0.602	0.541	6.52E-09
BCAS2	1.72E-12	0.264947103	0.386	0.263	4.54E-08
PDCD4	2.24E-12	0.263619711	0.409	0.278	5.90E-08
AP000769.1	3.09E-10	0.263593275	0.244	0.126	8.16E-06
ARMCX3	2.84E-17	0.263456624	0.378	0.215	7.48E-13
NCF4	2.49E-13	0.262253193	0.417	0.242	6.58E-09
ANKRD44	1.95E-12	0.261289062	0.346	0.182	5.16E-08
GATA1	2.38E-121	0.260994105	0.22	0.001	6.27E-117
RP11-124N14.3	1.99E-07	0.260760856	0.228	0.092	0.00525613
PTPN22	8.80E-13	0.25990523	0.295	0.115	2.32E-08
ZC3HAV1	1.31E-09	0.259820268	0.264	0.204	3.46E-05
BEX4	7.49E-13	0.259120861	0.465	0.319	1.97E-08
SCAF11	5.64E-12	0.258955573	0.531	0.426	1.49E-07
RASA2	5.46E-15	0.258298596	0.335	0.155	1.44E-10
SVOPL	4.97E-127	0.257942803	0.205	0.004	1.31E-122
KHDRBS1	8.30E-13	0.257924228	0.591	0.484	2.19E-08
NUP58	2.53E-12	0.257084691	0.354	0.224	6.68E-08
FAM13B	7.39E-20	0.256997748	0.287	0.143	1.95E-15
SEMA4D	4.51E-16	0.256985336	0.303	0.12	1.19E-11
GTF2B	3.58E-14	0.256737563	0.39	0.287	9.44E-10
PTPN6	8.64E-09	0.256563856	0.559	0.386	0.000227977
PPM1H	1.50E-36	0.256132964	0.236	0.029	3.96E-32
FXR1	1.89E-16	0.255949367	0.413	0.299	4.98E-12
REPS1	1.63E-29	0.255947792	0.287	0.13	4.30E-25
CSRNP1	7.85E-08	0.254747323	0.366	0.266	0.002070352
ARL6IP5	1.77E-11	0.254604092	0.717	0.637	4.66E-07
RPL11	1.39E-13	0.253548549	1	0.998	3.66E-09
BZW1	3.08E-12	0.253160364	0.457	0.411	8.12E-08
MEIS2	8.15E-10	0.253017668	0.28	0.076	2.15E-05
MT-ND2	1.48E-08	0.25260847	1	0.987	0.000391202
TMX4	6.41E-11	0.252056433	0.335	0.258	1.69E-06
ZCCHC11	4.43E-14	0.251772976	0.354	0.186	1.17E-09
SF3B1	2.50E-10	0.250819213	0.535	0.496	6.60E-06
LINC00511	1.18E-41	0.2503192	0.197	0.022	3.12E-37
PDE8A	1.35E-20	0.25029906	0.252	0.13	3.56E-16
DBNDD2	2.68E-11	-0.250053453	0.098	0.32	7.06E-07
RNF181	8.56E-11	-0.25036776	0.217	0.503	2.26E-06
MVP	3.05E-11	-0.250924065	0.118	0.346	8.06E-07
MCOLN1	7.94E-10	-0.25101454	0.126	0.308	2.09E-05
PNKD	6.17E-11	-0.251063135	0.15	0.372	1.63E-06
RAB11A	5.63E-08	-0.252479988	0.268	0.476	0.001485972
SEC11C	1.58E-09	-0.252505169	0.181	0.399	4.17E-05
DNASE2	3.31E-11	-0.253181814	0.106	0.311	8.73E-07
GNAI2	7.12E-09	-0.253513157	0.228	0.441	0.00018776
MRPL41	2.78E-10	-0.253586535	0.217	0.49	7.32E-06
TSPAN14	3.45E-11	-0.253739325	0.102	0.3	9.10E-07
MKNK2	1.37E-11	-0.253934222	0.043	0.257	3.62E-07
IER3	5.01E-05	-0.255044479	0.169	0.269	1
SLC25A4	4.27E-10	-0.255265649	0.024	0.194	1.13E-05
PIM3	5.70E-09	-0.255669089	0.134	0.322	0.000150418
CCDC50	1.39E-10	-0.255793911	0.02	0.235	3.67E-06
SCARB2	1.34E-10	-0.255896324	0.102	0.339	3.55E-06
RNASET2	4.19E-08	-0.255986537	0.24	0.403	0.001105778
PDCD5	4.39E-12	-0.256747132	0.102	0.359	1.16E-07
CFP	6.05E-07	-0.257041984	0.008	0.136	0.01597018
LAMP1	9.15E-09	-0.257157638	0.453	0.632	0.000241383
PLD3	9.98E-07	-0.257335738	0.421	0.579	0.02632168
NDUFB9	2.60E-11	-0.257662049	0.476	0.722	6.87E-07
NUDT16	1.58E-11	-0.258132305	0.083	0.299	4.17E-07
CPM	1.77E-07	-0.258210614	0.169	0.371	0.00466139
MLLT4	2.26E-09	-0.258239301	0.016	0.179	5.97E-05
RPS28	2.53E-12	-0.258698517	0.992	0.995	6.68E-08
ATP6V0C	1.32E-08	-0.259046021	0.929	0.89	0.000346998
LY86	2.89E-11	-0.259795277	0.035	0.229	7.62E-07
PSMA6	8.07E-10	-0.25985848	0.374	0.626	2.13E-05
ERRFI1	1.60E-10	-0.260539974	0.02	0.195	4.21E-06
GNG10	9.28E-11	-0.260782846	0.169	0.417	2.45E-06
NDUFB3	3.54E-11	-0.26119501	0.228	0.47	9.34E-07
HERPUD1	6.23E-07	-0.261919312	0.37	0.612	0.016440476
MACROD2	5.91E-07	-0.26238092	0.008	0.129	0.015600213
SULT1A1	5.62E-12	-0.262421443	0.043	0.26	1.48E-07
GAPDH	3.04E-08	-0.262877835	0.984	0.976	0.000802552
NDUFC1	6.66E-10	-0.263071507	0.299	0.543	1.76E-05
SLC22A31	0.975580689	-0.26385799	0	0.136	1
FLRT3	0.975579125	-0.264127113	0	0.117	1
FDPS	2.72E-09	-0.264147788	0.173	0.345	7.18E-05
PTTG1IP	4.05E-10	-0.264682182	0.173	0.394	1.07E-05
TUSC3	0.975575152	-0.264811827	0	0.12	1
ADAM15	6.41E-11	-0.265411122	0.028	0.211	1.69E-06
AGPAT2	6.55E-10	-0.265552975	0.201	0.413	1.73E-05
ATP6V0D1	7.58E-10	-0.265628074	0.295	0.554	2.00E-05
PLS3	0.97556513	-0.266545966	0	0.162	1
FGGY	6.14E-09	-0.266692718	0.079	0.207	0.000161988
DRAM1	1.06E-08	-0.266987723	0.126	0.257	0.000279835
C2	1.29E-10	-0.267060828	0.024	0.214	3.41E-06
ARHGAP29	5.07E-08	-0.267221246	0.008	0.142	0.001336886
H2AFZ	9.78E-09	-0.267574324	0.622	0.756	0.000257962
PLSCR1	2.31E-09	-0.267786066	0.217	0.424	6.10E-05
FAM96A	3.26E-11	-0.268346102	0.205	0.458	8.59E-07
ANXA3	0.975553787	-0.268520686	0	0.125	1
ATP1B1	3.32E-07	-0.268521467	0.224	0.386	0.008746462
DYNLT1	1.87E-07	-0.268631152	0.331	0.496	0.004943197
TMEM125	4.12E-09	-0.269081642	0.008	0.182	0.000108774
YBX3	1.70E-09	-0.269137197	0.169	0.43	4.50E-05
TGFBI	2.16E-11	-0.269158411	0.043	0.242	5.70E-07
TCF7L2	3.78E-12	-0.269618753	0.051	0.261	9.97E-08
EPS8	2.15E-07	-0.270155333	0.004	0.205	0.005670669
SQRDL	8.84E-13	-0.270789172	0.102	0.371	2.33E-08
RAP1B	1.21E-09	-0.271208938	0.319	0.534	3.19E-05
UBE2L6	1.88E-10	-0.271248612	0.185	0.416	4.97E-06
CEBPB	9.06E-07	-0.271517899	0.48	0.592	0.023901382
SERPINF1	3.77E-09	-0.271600898	0.028	0.138	9.94E-05
MTUS1	1.33E-05	-0.272475684	0.004	0.179	0.351280039
HSD17B6	0.975527823	-0.273089012	0	0.133	1
UQCR11	5.96E-14	-0.273448058	0.799	0.895	1.57E-09
PDE4DIP	3.27E-12	-0.273485889	0.079	0.298	8.62E-08
PPIC	5.95E-12	-0.273548638	0.031	0.242	1.57E-07
PCBD1	3.64E-11	-0.273758151	0.169	0.398	9.59E-07
P4HB	3.16E-11	-0.273767619	0.409	0.662	8.34E-07
RMDN3	2.93E-10	-0.273998111	0.142	0.315	7.73E-06
CD151	1.35E-08	-0.274200791	0.319	0.523	0.000356621
LGALS9	3.36E-09	-0.274840808	0.205	0.371	8.87E-05
PEG10	0.975516925	-0.275026669	0	0.104	1
COX5A	2.44E-13	-0.27506204	0.626	0.807	6.44E-09
EVI2B	1.82E-08	-0.275277303	0.165	0.333	0.000479215
PSMB3	4.67E-12	-0.275293952	0.354	0.622	1.23E-07
LMO3	0.975514618	-0.275437937	0	0.169	1
ATP6AP2	4.35E-10	-0.275654121	0.283	0.539	1.15E-05
CCDC109B	2.29E-12	-0.276078423	0.035	0.264	6.04E-08
NUCB2	6.98E-08	-0.276149396	0.154	0.285	0.00184137
DDT	1.15E-11	-0.276229723	0.193	0.454	3.02E-07
C1orf162	0.000122214	-0.277122447	0.48	0.464	1
NDUFS6	9.96E-13	-0.277822387	0.193	0.471	2.63E-08
RPS20	2.09E-12	-0.278239117	0.776	0.863	5.50E-08
PTPRE	3.15E-10	-0.278515446	0.047	0.253	8.31E-06
COMT	1.73E-11	-0.278677113	0.299	0.573	4.57E-07
CCDC170	5.54E-08	-0.278687966	0.024	0.101	0.001461131
CIB1	6.18E-08	-0.279380934	0.587	0.655	0.00163005
NPDC1	7.88E-08	-0.279890708	0.008	0.115	0.002078745
AKR7A2	9.96E-13	-0.279936968	0.031	0.278	2.63E-08
LIFR	3.75E-07	-0.280308679	0.004	0.131	0.009899601
GNG5	1.84E-14	-0.280366272	0.902	0.94	4.85E-10
NDUFA11	1.20E-13	-0.280606459	0.102	0.362	3.17E-09
CORO1B	5.98E-13	-0.28124884	0.142	0.404	1.58E-08
TSTD1	7.16E-06	-0.282546179	0.264	0.311	0.188736146
RPS6	5.63E-12	-0.283683161	0.996	0.989	1.48E-07
TNFAIP2	5.06E-12	-0.28400143	0.047	0.248	1.33E-07
EREG	3.41E-05	-0.284069597	0.043	0.149	0.899316581
TRIM22	8.00E-13	-0.284254339	0.091	0.33	2.11E-08
OAZ1	5.88E-13	-0.284451456	0.976	0.98	1.55E-08
SMCO4	2.95E-13	-0.28485972	0.043	0.29	7.78E-09
MT-CO3	3.55E-13	-0.285108854	0.996	0.995	9.35E-09
RBM3	6.05E-12	-0.286340765	0.693	0.822	1.60E-07
MBIP	1.40E-10	-0.28653517	0.083	0.237	3.69E-06
NDUFS8	4.78E-13	-0.286591261	0.248	0.534	1.26E-08
PTMS	1.27E-10	-0.287126563	0.22	0.445	3.36E-06
SFTA1P	0.975448279	-0.287506842	0	0.137	1
ALOX15B	1.13E-05	-0.287941207	0.004	0.155	0.296781467
RP11-598F7.3	4.67E-08	-0.288600619	0.063	0.201	0.001232672
VAMP8	3.95E-13	-0.289493351	0.803	0.868	1.04E-08
YWHAH	1.87E-09	-0.290073107	0.354	0.532	4.92E-05
UQCR10	3.77E-13	-0.290514021	0.772	0.85	9.94E-09
GABARAPL1	3.41E-11	-0.290669746	0.161	0.388	8.99E-07
UTRN	4.88E-12	-0.291216161	0.122	0.323	1.29E-07
RBPMS	0.975426533	-0.291561127	0	0.201	1
LIMD2	1.97E-07	-0.291614969	0.114	0.216	0.005192981
FYB	4.28E-09	-0.291994097	0.165	0.294	0.000112774
F3	0.975415036	-0.293724627	0	0.14	1
CSF1R	4.16E-11	-0.294180287	0.024	0.196	1.10E-06
JAML	1.43E-12	-0.294695207	0.039	0.245	3.78E-08
MGST2	8.25E-14	-0.295467379	0.063	0.313	2.18E-09
MMP19	2.14E-08	-0.295943655	0.051	0.182	0.000563882
PGLS	1.33E-12	-0.295951233	0.236	0.54	3.50E-08
NQO1	1.91E-09	-0.296564879	0.016	0.144	5.03E-05
MGLL	1.22E-12	-0.297054168	0.055	0.257	3.21E-08
SCAND1	1.79E-13	-0.297580295	0.26	0.553	4.73E-09
MRPS15	1.07E-14	-0.297858647	0.098	0.379	2.81E-10
IL13RA1	6.50E-13	-0.298118922	0.028	0.272	1.71E-08
RPN2	1.89E-13	-0.298258496	0.189	0.492	4.98E-09
C19orf70	7.86E-13	-0.298630778	0.28	0.571	2.07E-08
BNIP3	5.77E-10	-0.29869	0.012	0.232	1.52E-05
CNDP2	1.07E-14	-0.298780882	0.083	0.371	2.82E-10
NNMT	3.03E-09	-0.298907805	0.012	0.133	7.99E-05
TGM2	1.00E-09	-0.299510047	0.016	0.156	2.64E-05
IL10RA	1.42E-12	-0.299563254	0.043	0.246	3.73E-08
TMEM243	3.06E-13	-0.299575503	0.126	0.379	8.08E-09
CAPN2	3.27E-11	-0.300272567	0.205	0.463	8.64E-07
AQP3	3.33E-08	-0.300306303	0.22	0.384	0.000877815
HCK	4.18E-13	-0.30040324	0.051	0.265	1.10E-08
NDUFAB1	3.17E-13	-0.300986844	0.256	0.541	8.35E-09
ACAT1	4.52E-14	-0.301349529	0.051	0.307	1.19E-09
HN1	2.01E-10	-0.301382786	0.197	0.428	5.30E-06
PPIB	1.51E-13	-0.302761319	0.862	0.92	3.98E-09
DBI	5.25E-11	-0.302963145	0.799	0.849	1.38E-06
MFSD1	3.20E-10	-0.303164055	0.264	0.478	8.45E-06
COTL1	7.78E-06	-0.303713939	0.602	0.567	0.20530376
CALM1	1.63E-11	-0.304410844	0.969	0.935	4.30E-07
WARS	5.54E-10	-0.304661823	0.102	0.267	1.46E-05
GNB2	3.92E-15	-0.304801616	0.563	0.771	1.03E-10
FPR2	4.76E-11	-0.305505209	0.063	0.211	1.26E-06
NDUFA2	3.14E-14	-0.306416868	0.213	0.502	8.28E-10
GADD45B	4.95E-06	-0.307792915	0.571	0.622	0.130627024
NDUFV2	5.51E-15	-0.307821351	0.378	0.667	1.45E-10
GLG1	1.46E-12	-0.308030037	0.016	0.278	3.86E-08
LY96	1.48E-13	-0.308135262	0.063	0.309	3.91E-09
IL3RA	1.45E-11	-0.308289419	0.079	0.247	3.84E-07
PRDX2	3.99E-13	-0.308488029	0.122	0.375	1.05E-08
MEF2C	5.66E-10	-0.309657255	0.016	0.209	1.49E-05
ABCG1	2.50E-12	-0.30975367	0.067	0.266	6.59E-08
PTRHD1	5.96E-15	-0.311761114	0.059	0.333	1.57E-10
RNF144B	1.59E-11	-0.312557488	0.02	0.215	4.20E-07
COX6C	3.17E-17	-0.3125975	0.815	0.912	8.37E-13
TSPAN13	0.975312941	-0.313547278	0	0.184	1
GAA	2.17E-14	-0.313598813	0.071	0.317	5.72E-10
HSPB1	2.39E-06	-0.313832384	0.799	0.796	0.063092377
POLR2I	5.85E-11	-0.314434115	0.146	0.347	1.54E-06
SNX10	4.22E-08	-0.315208555	0.228	0.398	0.00111425
VIPR1	0.975299365	-0.316267672	0	0.101	1
CD302	5.98E-12	-0.318383725	0.256	0.507	1.58E-07
SYNE1	1.27E-10	-0.318399367	0.102	0.273	3.35E-06
QSOX1	1.32E-14	-0.318649259	0.043	0.309	3.48E-10
PLA2G16	3.22E-13	-0.318835997	0.181	0.442	8.49E-09
RAB11FIP1	1.74E-11	-0.319120461	0.142	0.384	4.58E-07
ACTN1	5.02E-14	-0.320912881	0.028	0.287	1.32E-09
CSTA	3.23E-10	-0.32119946	0.11	0.342	8.52E-06
DMKN	6.31E-12	-0.322344892	0.031	0.194	1.67E-07
CNIH4	4.74E-15	-0.322880076	0.154	0.457	1.25E-10
COX7B	4.69E-16	-0.323186853	0.591	0.802	1.24E-11
SLC25A6	1.45E-14	-0.324204563	0.831	0.908	3.82E-10
EEF2	4.01E-16	-0.324923602	0.941	0.949	1.06E-11
CPNE3	4.31E-15	-0.324926431	0.035	0.325	1.14E-10
DNPH1	2.09E-13	-0.327003185	0.051	0.25	5.52E-09
ESAM	1.51E-09	-0.327582478	0.008	0.149	3.97E-05
RPL3	6.65E-16	-0.327812718	0.992	0.991	1.75E-11
GSTO1	1.44E-10	-0.328000896	0.366	0.57	3.81E-06
RBM47	1.29E-14	-0.328054986	0.035	0.311	3.40E-10
RBP4	4.10E-07	-0.328570319	0.039	0.15	0.01080994
DOK2	2.11E-13	-0.328625192	0.13	0.348	5.56E-09
GPX4	8.89E-14	-0.329302758	0.937	0.935	2.35E-09
PYCARD	1.62E-09	-0.3294649	0.339	0.5	4.28E-05
SLC44A4	1.90E-07	-0.329652519	0.004	0.111	0.005021922
CRNDE	2.49E-09	-0.330018374	0.012	0.198	6.57E-05
CA2	6.95E-08	-0.330493247	0.008	0.163	0.001834461
PPP1CA	1.76E-14	-0.330731645	0.299	0.581	4.64E-10
SLC31A2	2.25E-13	-0.33096778	0.102	0.337	5.92E-09
TMC5	9.03E-08	-0.331605556	0.004	0.144	0.002382954
RPS12	3.41E-13	-0.332951953	1	0.994	8.99E-09
WIF1	0.975217059	-0.333190108	0	0.133	1
CREG1	1.14E-13	-0.333834619	0.213	0.471	3.02E-09
PLAC8	1.05E-11	-0.334118669	0.024	0.18	2.78E-07
FKBP1A	8.05E-12	-0.334419076	0.705	0.779	2.12E-07
EFEMP1	5.13E-06	-0.334838597	0.004	0.169	0.135365
LIMCH1	0.975203009	-0.336153613	0	0.199	1
RPLP0	1.47E-16	-0.33640788	1	0.996	3.88E-12
CYBA	5.91E-09	-0.336742732	0.953	0.816	0.000155817
ERGIC3	5.13E-14	-0.337527449	0.276	0.548	1.35E-09
IFI30	8.36E-11	-0.338557453	0.157	0.342	2.20E-06
ALPL	0.975191556	-0.338586234	0	0.142	1
HCST	8.84E-07	-0.339191194	0.264	0.372	0.023308674
ABCA3	3.45E-10	-0.339456354	0.016	0.148	9.11E-06
LRPAP1	6.55E-13	-0.340645727	0.311	0.565	1.73E-08
RAB13	5.01E-15	-0.34219732	0.161	0.445	1.32E-10
GSN	2.71E-07	-0.342327348	0.638	0.578	0.007156698
NDUFB7	4.36E-17	-0.342419277	0.256	0.596	1.15E-12
RBX1	2.45E-17	-0.342735953	0.374	0.667	6.47E-13
ATP6V1B2	5.86E-15	-0.343397699	0.106	0.357	1.55E-10
RPS27	4.69E-15	-0.343459551	1	0.995	1.24E-10
NEDD4L	3.01E-08	-0.344006509	0.004	0.215	0.000794383
PSMB8	6.69E-15	-0.344624327	0.181	0.466	1.77E-10
ASPH	2.66E-13	-0.345036231	0.02	0.27	7.01E-09
CAV2	6.79E-11	-0.346137818	0.012	0.162	1.79E-06
HNMT	8.73E-16	-0.346177417	0.087	0.36	2.30E-11
NAMPT	1.06E-08	-0.346761624	0.28	0.462	0.000279324
NOP10	1.16E-13	-0.346770624	0.602	0.741	3.06E-09
IFNGR1	3.48E-10	-0.346889424	0.315	0.518	9.17E-06
LMO7	4.81E-12	-0.347730126	0.047	0.208	1.27E-07
CFL1	4.56E-15	-0.347775015	0.972	0.95	1.20E-10
GLIPR1	1.92E-14	-0.347934298	0.094	0.32	5.06E-10
MFSD2A	5.07E-08	-0.34867884	0.008	0.155	0.001338246
ERP29	1.65E-18	-0.350065147	0.425	0.712	4.36E-14
TNFRSF1B	2.96E-13	-0.350545877	0.028	0.224	7.82E-09
ABHD5	5.68E-13	-0.350568802	0.118	0.321	1.50E-08
ICAM2	2.26E-12	-0.350818625	0.075	0.251	5.97E-08
SDR16C5	0.97513427	-0.350975394	0	0.156	1
C4BPA	0.975126833	-0.352611267	0	0.139	1
LPCAT1	1.42E-09	-0.352969383	0.102	0.228	3.75E-05
PILRA	2.37E-15	-0.353898235	0.059	0.304	6.26E-11
PSME2	2.87E-13	-0.353948625	0.319	0.559	7.58E-09
CFLAR	2.42E-14	-0.354380172	0.177	0.442	6.39E-10
COX6A1	4.79E-23	-0.354517887	0.902	0.957	1.26E-18
RPLP1	8.22E-21	-0.356742322	1	0.999	2.17E-16
AKR1C2	4.67E-10	-0.357464507	0.035	0.158	1.23E-05
AES	9.80E-15	-0.357890802	0.161	0.423	2.59E-10
CD36	2.81E-12	-0.357923641	0.031	0.211	7.40E-08
FPR1	1.25E-14	-0.358287152	0.063	0.278	3.29E-10
DUOX1	0.975099377	-0.358705376	0	0.18	1
ATPIF1	6.59E-11	-0.35949066	0.543	0.665	1.74E-06
LIPA	8.84E-11	-0.360295113	0.22	0.386	2.33E-06
IFI6	1.58E-08	-0.360405154	0.24	0.403	0.00041757
RPL27A	5.38E-18	-0.361125884	0.807	0.891	1.42E-13
HSBP1	4.65E-13	-0.361579176	0.382	0.574	1.23E-08
DAB2	1.06E-14	-0.362050868	0.098	0.342	2.79E-10
CITED2	1.72E-09	-0.362495263	0.303	0.546	4.54E-05
TXN	2.61E-13	-0.363146375	0.858	0.901	6.89E-09
LAP3	9.93E-16	-0.363147173	0.15	0.417	2.62E-11
THBS1	0.00020723	-0.363454639	0.197	0.353	1
EFNA1	0.975074423	-0.364320064	0	0.195	1
CNN3	0.97507413	-0.364386453	0	0.208	1
FKBP5	2.44E-14	-0.364694545	0.15	0.447	6.44E-10
SPI1	1.09E-07	-0.364915727	0.465	0.475	0.002863257
HEXB	6.05E-12	-0.365286169	0.327	0.489	1.60E-07
IL1B	2.13E-07	-0.365450736	0.047	0.129	0.005618753
GIMAP7	9.49E-13	-0.366000383	0.031	0.194	2.50E-08
MGAT1	1.31E-14	-0.36629226	0.22	0.48	3.45E-10
CSF3R	3.35E-14	-0.366590625	0.028	0.241	8.83E-10
GLDN	8.38E-11	-0.366756134	0.079	0.272	2.21E-06
PPARG	3.58E-14	-0.368254169	0.067	0.266	9.43E-10
NGFRAP1	4.36E-12	-0.369087313	0.091	0.254	1.15E-07
MRPL14	2.93E-16	-0.369830608	0.146	0.414	7.74E-12
EVL	4.51E-15	-0.371447361	0.094	0.325	1.19E-10
MT-ND3	3.16E-14	-0.372238056	0.996	0.993	8.33E-10
C12orf75	1.51E-10	-0.373539119	0.02	0.132	3.97E-06
HLA-E	2.03E-08	-0.376234562	0.969	0.87	0.000534198
PAPSS2	2.28E-14	-0.376786935	0.035	0.243	6.03E-10
TIMP2	5.59E-17	-0.377012185	0.059	0.33	1.48E-12
PERP	2.88E-13	-0.377332406	0.028	0.213	7.60E-09
BCL2A1	4.70E-10	-0.378417956	0.181	0.352	1.24E-05
GIMAP4	4.93E-15	-0.378548386	0.051	0.266	1.30E-10
IFT57	1.95E-10	-0.37974333	0.138	0.271	5.15E-06
MAOA	3.62E-11	-0.380279529	0.012	0.221	9.55E-07
FGR	7.82E-16	-0.380713921	0.11	0.362	2.06E-11
ITGB1	3.53E-15	-0.381320711	0.28	0.522	9.31E-11
PSENEN	5.47E-12	-0.384089824	0.13	0.279	1.44E-07
EGFL7	3.82E-07	-0.385805945	0.094	0.146	0.010066899
PON2	2.36E-14	-0.386008063	0.091	0.302	6.22E-10
LINC01272	7.72E-15	-0.386683662	0.075	0.305	2.04E-10
CECR1	1.30E-16	-0.387178004	0.039	0.319	3.44E-12
VAMP5	5.41E-14	-0.388819372	0.055	0.229	1.43E-09
HLA-F	9.59E-18	-0.388840528	0.102	0.396	2.53E-13
DCXR	1.69E-13	-0.389350173	0.272	0.474	4.45E-09
LRP1	1.10E-16	-0.390563599	0.063	0.316	2.90E-12
ZYX	9.21E-15	-0.392332557	0.26	0.492	2.43E-10
LGMN	5.68E-16	-0.393316103	0.039	0.285	1.50E-11
IL1R2	4.48E-09	-0.393659574	0.008	0.117	0.000118269
C14orf2	1.46E-22	-0.394481472	0.567	0.79	3.86E-18
RPL23A	4.24E-21	-0.394684972	0.988	0.98	1.12E-16
TYMP	5.17E-13	-0.395862544	0.319	0.508	1.36E-08
S100A6	8.36E-16	-0.395930435	1	0.992	2.21E-11
MYL6	9.03E-22	-0.396018269	0.988	0.992	2.38E-17
TNFRSF1A	2.06E-16	-0.396034058	0.028	0.343	5.44E-12
RPS10	2.34E-23	-0.396317584	0.996	0.984	6.16E-19
ETS2	4.36E-14	-0.397635109	0.228	0.504	1.15E-09
UPP1	2.22E-16	-0.398434178	0.126	0.403	5.85E-12
MSR1	2.12E-14	-0.398999911	0.079	0.31	5.59E-10
ARPC1B	2.18E-18	-0.400263041	0.764	0.832	5.74E-14
H2AFY	5.90E-17	-0.400458273	0.374	0.624	1.56E-12
LAMP2	6.61E-18	-0.402829868	0.13	0.448	1.74E-13
GLRX	6.04E-13	-0.402953921	0.244	0.481	1.59E-08
MYL9	5.01E-11	-0.403155455	0.012	0.137	1.32E-06
AP2S1	1.25E-18	-0.404556575	0.382	0.634	3.30E-14
CXCL8	2.71E-09	-0.407271734	0.067	0.153	7.15E-05
PLBD1	3.33E-17	-0.408366973	0.047	0.306	8.78E-13
CYTIP	4.27E-17	-0.408874556	0.067	0.315	1.13E-12
PSMB9	9.94E-17	-0.409628948	0.165	0.455	2.62E-12
CLIC3	1.73E-06	-0.410500518	0.004	0.171	0.045552157
INHBA	3.63E-11	-0.411124297	0.051	0.19	9.56E-07
EPCAM	6.28E-09	-0.412337379	0.004	0.216	0.000165696
MYDGF	3.16E-20	-0.414821925	0.224	0.564	8.34E-16
TCEB2	7.12E-24	-0.417277037	0.866	0.921	1.88E-19
ANXA5	9.74E-20	-0.418490484	0.827	0.882	2.57E-15
HBEGF	3.22E-15	-0.418883651	0.043	0.241	8.50E-11
ISG20	6.77E-14	-0.419857605	0.02	0.237	1.79E-09
HLA-DQA2	1.41E-09	-0.420115931	0.024	0.129	3.72E-05
MALL	0.974841479	-0.420306117	0	0.176	1
CD3E	1.39E-09	-0.420920847	0.008	0.103	3.67E-05
POLR2L	5.10E-20	-0.422306541	0.606	0.759	1.34E-15
SH3BP5	2.85E-18	-0.423201582	0.083	0.349	7.50E-14
SLC25A5	5.09E-23	-0.423382605	0.791	0.902	1.34E-18
CETN2	1.18E-09	-0.425029716	0.051	0.132	3.12E-05
PGD	9.10E-16	-0.425378491	0.287	0.534	2.40E-11
PSAP	8.82E-12	-0.425857717	0.969	0.885	2.33E-07
NKX2-1	1.87E-10	-0.42814575	0.008	0.189	4.92E-06
CLTA	5.68E-26	-0.428733744	0.496	0.781	1.50E-21
RHOB	9.18E-12	-0.429570369	0.783	0.772	2.42E-07
LST1	1.92E-13	-0.429823043	0.138	0.339	5.07E-09
LSP1	9.28E-12	-0.431014313	0.232	0.375	2.45E-07
CLEC7A	7.43E-18	-0.431264343	0.075	0.332	1.96E-13
BCAM	0.974796921	-0.431770004	0	0.222	1
PPIA	6.68E-34	-0.432426126	0.996	0.99	1.76E-29
SPTSSA	1.25E-17	-0.432587407	0.083	0.333	3.29E-13
CAT	5.50E-22	-0.433763889	0.122	0.479	1.45E-17
MT-ATP6	3.65E-25	-0.43409823	0.992	0.994	9.64E-21
SYNE2	7.40E-16	-0.434398127	0.024	0.25	1.95E-11
C8orf4	1.38E-06	-0.435896729	0.004	0.152	0.036464445
GNG11	2.45E-10	-0.435928896	0.012	0.114	6.48E-06
CLDN3	0.974771236	-0.438491263	0	0.166	1
SUSD2	0.974769364	-0.438984299	0	0.162	1
MGST3	8.15E-19	-0.439893448	0.693	0.826	2.15E-14
CLDN7	4.39E-11	-0.440301227	0.008	0.272	1.16E-06
RPS2	1.84E-23	-0.442614275	0.992	0.99	4.84E-19
KCTD12	1.44E-18	-0.443518716	0.043	0.325	3.81E-14
RPL27	1.82E-30	-0.444062687	0.945	0.962	4.80E-26
DHCR24	5.52E-15	-0.444222219	0.031	0.229	1.46E-10
CSTB	2.64E-18	-0.444500866	0.961	0.945	6.96E-14
SPTBN1	5.49E-13	-0.445133947	0.154	0.309	1.45E-08
TSPO	1.84E-15	-0.445209999	0.858	0.831	4.86E-11
S100A13	3.14E-19	-0.445575503	0.059	0.344	8.29E-15
ATP5E	1.16E-33	-0.448338656	0.965	0.979	3.06E-29
CD81	1.56E-19	-0.448902053	0.248	0.578	4.12E-15
IGSF6	1.16E-17	-0.449221894	0.059	0.293	3.06E-13
TAGLN	4.79E-10	-0.452085944	0.008	0.114	1.26E-05
NCF2	4.46E-19	-0.455251218	0.075	0.369	1.18E-14
GYPC	1.17E-18	-0.456432086	0.146	0.398	3.08E-14
CTSZ	2.85E-19	-0.456967454	0.157	0.429	7.53E-15
MORN2	3.88E-11	-0.459256046	0.043	0.139	1.02E-06
LY6E	5.23E-17	-0.459514744	0.571	0.69	1.38E-12
AKR1C3	2.74E-17	-0.460659426	0.063	0.286	7.22E-13
MS4A4A	5.11E-15	-0.460941409	0.11	0.355	1.35E-10
SCPEP1	7.99E-22	-0.462283307	0.087	0.423	2.11E-17
CPVL	6.70E-19	-0.464271963	0.043	0.313	1.77E-14
RAB31	1.05E-20	-0.466243086	0.083	0.41	2.77E-16
TYROBP	4.73E-07	-0.466302215	0.972	0.678	0.012481887
ACTG1	6.46E-26	-0.469627719	0.988	0.986	1.70E-21
ADGRF5	1.67E-12	-0.470553726	0.008	0.232	4.42E-08
IGKV4-1	0.141400284	-0.474143011	0.161	0.025	1
CALCRL	2.13E-08	-0.478402475	0.031	0.118	0.000561799
ACSL1	3.93E-22	-0.478476272	0.102	0.43	1.04E-17
FABP3	5.15E-07	-0.478735634	0.039	0.133	0.01358864
ALCAM	9.76E-22	-0.480320868	0.083	0.428	2.57E-17
DSTN	2.77E-16	-0.483458143	0.669	0.7	7.30E-12
HINT1	6.06E-33	-0.484332684	0.74	0.917	1.60E-28
CD59	1.91E-14	-0.484558384	0.547	0.622	5.05E-10
GPRC5A	0.974601411	-0.485042101	0	0.161	1
HLA-DMB	8.62E-21	-0.48547895	0.083	0.385	2.27E-16
LPL	9.00E-19	-0.485538787	0.067	0.314	2.37E-14
CRIP1	5.06E-12	-0.485796686	0.906	0.742	1.33E-07
TFRC	1.63E-16	-0.486749828	0.106	0.361	4.29E-12
FLNA	1.51E-21	-0.486803356	0.228	0.539	3.98E-17
PRSS23	4.44E-10	-0.48687837	0.008	0.124	1.17E-05
C3	0.974594685	-0.48696239	0	0.17	1
CRIP2	3.03E-12	-0.487955264	0.008	0.191	7.98E-08
MNDA	7.57E-19	-0.489989576	0.075	0.342	2.00E-14
THBD	2.89E-15	-0.493150732	0.02	0.222	7.63E-11
C16orf89	0.974565293	-0.495422479	0	0.182	1
SMIM22	0.974564155	-0.495752413	0	0.17	1
B2M	4.24E-27	-0.496051316	1	1	1.12E-22
CTGF	2.88E-11	-0.496765534	0.004	0.116	7.58E-07
FCGR2A	4.50E-19	-0.497400846	0.091	0.335	1.19E-14
TREM2	8.35E-18	-0.498561164	0.039	0.268	2.20E-13
TREM1	6.22E-17	-0.498748062	0.106	0.358	1.64E-12
FASN	5.94E-14	-0.4997812	0.02	0.18	1.57E-09
SERF2	1.92E-42	-0.500157406	0.992	0.991	5.06E-38
SLC7A7	1.79E-21	-0.501310677	0.051	0.37	4.71E-17
SLC39A8	3.75E-14	-0.501530072	0.02	0.205	9.89E-10
TNFSF13	2.62E-21	-0.505022482	0.083	0.364	6.92E-17
FCN1	5.54E-09	-0.507695406	0.051	0.124	0.000146174
RPS16	1.10E-41	-0.512736931	0.996	0.988	2.90E-37
SOCS3	1.26E-18	-0.513521793	0.098	0.321	3.32E-14
KRT19	1.03E-07	-0.513886911	0.24	0.253	0.002716175
LGALS3BP	2.44E-23	-0.513997311	0.051	0.404	6.43E-19
CTSA	3.84E-24	-0.516864075	0.055	0.431	1.01E-19
CYR61	9.24E-14	-0.519516211	0.012	0.161	2.44E-09
ENG	7.31E-19	-0.520661199	0.083	0.312	1.93E-14
CTSL	1.64E-15	-0.521001157	0.209	0.466	4.34E-11
SLC9A3R2	5.30E-15	-0.521732303	0.02	0.212	1.40E-10
MAFB	1.29E-19	-0.522107172	0.075	0.324	3.39E-15
NPC2	4.22E-23	-0.522180197	0.957	0.945	1.11E-18
STOM	1.17E-21	-0.522742608	0.15	0.459	3.07E-17
LRRK2	1.02E-16	-0.523779474	0.028	0.228	2.69E-12
IGKV3-11	0.124131455	-0.525670472	0.106	0.015	1
SCD	1.37E-19	-0.525957271	0.047	0.298	3.61E-15
ATP1A1	5.11E-21	-0.530394952	0.189	0.451	1.35E-16
PLA2G1B	0.974447226	-0.53055329	0	0.136	1
IGFBP2	7.29E-12	-0.530913935	0.016	0.128	1.92E-07
C19orf33	0.974433182	-0.534854452	0	0.216	1
TSPAN3	3.01E-22	-0.535704636	0.197	0.472	7.95E-18
PEBP4	3.85E-07	-0.535746614	0.004	0.163	0.01014969
TACC2	3.13E-07	-0.535783755	0.004	0.201	0.008261457
MT1X	5.57E-10	-0.536650171	0.154	0.241	1.47E-05
HYAL2	4.44E-14	-0.538504963	0.02	0.166	1.17E-09
SAMHD1	6.89E-26	-0.540411151	0.087	0.451	1.82E-21
AGER	5.68E-10	-0.541363037	0.008	0.105	1.50E-05
SOD2	8.12E-18	-0.542926769	0.339	0.55	2.14E-13
VCAN	4.44E-11	-0.546593377	0.091	0.287	1.17E-06
SOD3	0.974393622	-0.547113622	0	0.167	1
FXYD3	5.65E-12	-0.547446081	0.008	0.22	1.49E-07
CORO1A	1.13E-12	-0.550027647	0.197	0.283	2.97E-08
CKB	7.15E-17	-0.551321364	0.039	0.213	1.89E-12
GRINA	4.75E-25	-0.551940853	0.437	0.687	1.25E-20
CST3	2.75E-19	-0.556499387	0.984	0.955	7.24E-15
CYP27A1	1.15E-21	-0.557488794	0.067	0.35	3.03E-17
TMSB4X	1.06E-27	-0.557578283	1	0.984	2.80E-23
FABP4	0.004055893	-0.56092137	0.169	0.294	1
RGCC	1.78E-14	-0.561836499	0.441	0.546	4.69E-10
A2M	6.90E-13	-0.561921729	0.083	0.196	1.82E-08
RETN	1.83E-17	-0.563839388	0.047	0.246	4.82E-13
SPARC	8.48E-14	-0.564155557	0.031	0.155	2.24E-09
CCL3	1.37E-10	-0.564443806	0.055	0.125	3.62E-06
HMOX1	1.11E-18	-0.569337056	0.091	0.34	2.92E-14
TKT	2.61E-31	-0.569660295	0.413	0.726	6.90E-27
PFN1	2.47E-30	-0.575077624	0.996	0.978	6.52E-26
RARRES3	2.58E-22	-0.575549406	0.087	0.364	6.79E-18
EPHX1	5.21E-23	-0.576569466	0.059	0.346	1.37E-18
CYBB	7.39E-20	-0.578021443	0.094	0.337	1.95E-15
BLVRB	2.95E-29	-0.583945725	0.201	0.573	7.79E-25
S100A10	3.61E-21	-0.590303322	0.969	0.907	9.53E-17
SFTA3	1.64E-07	-0.592457165	0.004	0.199	0.004314774
SDC4	4.94E-21	-0.594384484	0.024	0.315	1.30E-16
CLDN18	4.83E-10	-0.595798859	0.004	0.156	1.27E-05
LAMP3	9.35E-14	-0.596973923	0.016	0.163	2.47E-09
RPS9	2.17E-50	-0.59881208	0.996	0.991	5.73E-46
PDLIM1	2.25E-29	-0.600209287	0.094	0.487	5.94E-25
TPT1	5.73E-48	-0.604569034	1	0.998	1.51E-43
BRI3	4.23E-32	-0.606720648	0.256	0.643	1.12E-27
SLC11A1	3.36E-20	-0.609580913	0.11	0.418	8.85E-16
IL7R	6.68E-13	-0.617684602	0.075	0.247	1.76E-08
PPA1	5.84E-30	-0.617891329	0.079	0.492	1.54E-25
APLP2	1.77E-35	-0.618067468	0.402	0.747	4.67E-31
SELENBP1	1.01E-07	-0.618266166	0.004	0.249	0.002672932
IGFBP4	5.96E-17	-0.61985708	0.012	0.214	1.57E-12
CTSB	8.09E-19	-0.623382147	0.866	0.764	2.13E-14
CD14	3.60E-22	-0.626917964	0.051	0.301	9.51E-18
JCHAIN	0.015520997	-0.626949289	0.142	0.035	1
TUBB4B	8.57E-15	-0.627127049	0.449	0.504	2.26E-10
MCEMP1	3.62E-16	-0.627959035	0.114	0.346	9.54E-12
FOLR1	0.974135767	-0.632199952	0	0.241	1
S100A14	0.97412577	-0.63568139	0	0.185	1
AQP1	1.16E-10	-0.63912829	0.004	0.196	3.05E-06
SAA1	3.01E-11	-0.641107021	0.012	0.104	7.95E-07
ODF3B	1.02E-20	-0.64443122	0.063	0.273	2.69E-16
TACSTD2	0.974100716	-0.644466122	0	0.208	1
RAMP2	4.87E-13	-0.645529588	0.012	0.119	1.29E-08
LTA4H	1.61E-30	-0.645973302	0.232	0.604	4.24E-26
AK1	2.50E-16	-0.648441763	0.012	0.266	6.60E-12
C5AR1	1.33E-24	-0.648581725	0.091	0.387	3.51E-20
ADIRF	1.44E-16	-0.649753133	0.012	0.226	3.80E-12
FBP1	1.66E-16	-0.664558666	0.496	0.573	4.38E-12
ITGB2	9.72E-29	-0.667512779	0.146	0.462	2.57E-24
CFD	7.65E-22	-0.669829682	0.087	0.373	2.02E-17
GCHFR	1.61E-18	-0.669850635	0.22	0.457	4.25E-14
CES1	4.39E-18	-0.670942682	0.079	0.314	1.16E-13
S100A11	1.11E-29	-0.674297692	0.984	0.971	2.92E-25
CCL4	2.96E-05	-0.678039233	0.083	0.161	0.780222738
TM4SF1	1.40E-17	-0.680257842	0.02	0.206	3.70E-13
MS4A6A	4.21E-24	-0.680865346	0.067	0.33	1.11E-19
AIF1	3.02E-20	-0.685923797	0.252	0.473	7.98E-16
GPNMB	2.59E-20	-0.687509183	0.122	0.343	6.83E-16
APP	5.60E-25	-0.689949999	0.039	0.349	1.48E-20
KRT7	8.30E-11	-0.694721134	0.004	0.168	2.19E-06
OLR1	2.30E-19	-0.696915666	0.114	0.351	6.08E-15
HLA-DMA	6.07E-34	-0.71161721	0.421	0.684	1.60E-29
PRDX5	5.29E-30	-0.712498036	0.724	0.81	1.39E-25
TSPAN1	1.76E-12	-0.716676715	0.008	0.104	4.65E-08
KRT18	6.82E-16	-0.719263472	0.012	0.273	1.80E-11
AGR2	7.06E-15	-0.719965988	0.008	0.2	1.86E-10
FCGR3A	2.36E-28	-0.720597364	0.087	0.387	6.22E-24
MT1E	4.44E-22	-0.723992659	0.035	0.264	1.17E-17
AGR3	4.33E-08	-0.725981977	0.004	0.193	0.00114138
CXCR4	1.65E-27	-0.73924372	0.091	0.377	4.35E-23
FCGRT	2.30E-41	-0.742987465	0.406	0.709	6.06E-37
EPAS1	8.20E-15	-0.744349116	0.193	0.292	2.16E-10
KRT8	1.54E-18	-0.745840113	0.012	0.257	4.06E-14
ACP5	8.32E-17	-0.748783691	0.457	0.51	2.19E-12
TMSB10	2.08E-44	-0.757288939	0.996	0.989	5.49E-40
CXCL17	2.31E-15	-0.759361666	0.008	0.202	6.10E-11
CTSS	2.23E-33	-0.767027754	0.626	0.746	5.89E-29
CYP4B1	2.68E-08	-0.767219663	0.004	0.204	0.000707235
FN1	2.04E-15	-0.767555983	0.071	0.269	5.39E-11
PDK4	6.32E-29	-0.770152847	0.087	0.404	1.67E-24
GPX3	6.56E-26	-0.77279187	0.063	0.323	1.73E-21
ALDH2	3.21E-44	-0.775303043	0.366	0.745	8.47E-40
TFPI	9.04E-24	-0.783182374	0.028	0.279	2.38E-19
IL32	8.72E-16	-0.783244555	0.039	0.178	2.30E-11
CLDN4	1.83E-08	-0.784499121	0.004	0.242	0.000482379
PIGR	2.06E-08	-0.789597893	0.004	0.21	0.000543655
CTSC	1.06E-31	-0.800040849	0.504	0.683	2.79E-27
PECAM1	3.24E-28	-0.803502849	0.091	0.37	8.56E-24
MS4A7	2.54E-28	-0.810501353	0.126	0.461	6.69E-24
NUPR1	1.14E-37	-0.818067756	0.094	0.512	3.00E-33
SEPP1	1.81E-25	-0.81917103	0.031	0.299	4.77E-21
IFITM1	1.05E-17	-0.821313591	0.15	0.314	2.77E-13
HLA-C	8.26E-50	-0.823435281	0.988	0.973	2.18E-45
ID3	2.61E-27	-0.823669304	0.035	0.34	6.88E-23
CLDN5	8.71E-14	-0.832553159	0.016	0.114	2.30E-09
SFTPD	2.21E-15	-0.839338889	0.016	0.169	5.83E-11
HLA-A	1.92E-51	-0.841464786	0.965	0.958	5.06E-47
CD68	5.91E-23	-0.847347054	0.638	0.615	1.56E-18
SERPING1	6.42E-36	-0.858693842	0.071	0.473	1.69E-31
ELF3	2.37E-18	-0.871947893	0.012	0.228	6.26E-14
CAV1	3.74E-21	-0.874734046	0.024	0.205	9.85E-17
MUC1	1.34E-12	-0.879396301	0.008	0.236	3.53E-08
CCL5	3.97E-11	-0.884377755	0.028	0.116	1.05E-06
IGKV3-20	0.010620515	-0.891951761	0.177	0.036	1
CXCL3	4.32E-18	-0.899020226	0.098	0.325	1.14E-13
IFI27	1.74E-18	-0.92167223	0.051	0.25	4.60E-14
MGP	1.67E-14	-0.92569056	0.02	0.111	4.40E-10
EMP2	0.973392074	-0.928512649	0	0.308	1
FABP5	2.06E-34	-0.930589583	0.524	0.726	5.43E-30
MT2A	1.42E-22	-0.931335739	0.791	0.703	3.73E-18
ID1	2.83E-25	-0.932883561	0.039	0.255	7.47E-21
HLA-DQB1	1.61E-37	-0.933221814	0.626	0.755	4.26E-33
VSIG4	8.37E-33	-0.934779499	0.094	0.412	2.21E-28
GRN	5.56E-38	-0.937879124	0.689	0.743	1.47E-33
NKG7	9.90E-11	-0.938082049	0.087	0.134	2.61E-06
HLA-DQA1	4.63E-30	-0.943510168	0.476	0.609	1.22E-25
MARCO	5.78E-23	-0.94728167	0.118	0.367	1.53E-18
SERPINA1	1.81E-47	-0.966324836	0.575	0.774	4.78E-43
CCL18	8.12E-13	-0.971878422	0.075	0.24	2.14E-08
MRC1	4.22E-28	-0.974803979	0.126	0.407	1.11E-23
CD163	9.25E-33	-0.98380104	0.114	0.436	2.44E-28
HLA-DPA1	2.45E-42	-1.008632198	0.819	0.879	6.46E-38
ANXA2	2.15E-73	-1.013460244	0.768	0.89	5.66E-69
APOC1	1.64E-16	-1.017177628	0.677	0.615	4.32E-12
HLA-DPB1	2.45E-44	-1.024947725	0.78	0.828	6.46E-40
FTL	2.67E-42	-1.030158084	1	0.999	7.04E-38
HLA-B	3.89E-80	-1.061032684	0.972	0.972	1.03E-75
GSTP1	8.90E-85	-1.068655982	0.866	0.974	2.35E-80
CEBPD	1.01E-50	-1.074088052	0.283	0.614	2.67E-46
MGST1	3.04E-40	-1.084322326	0.126	0.46	8.02E-36
SPARCL1	7.67E-17	-1.086933211	0.043	0.135	2.02E-12
CTSH	9.75E-59	-1.093151431	0.402	0.742	2.57E-54
HLA-DRB5	3.58E-53	-1.115654205	0.701	0.833	9.45E-49
S100A8	5.95E-13	-1.124733647	0.358	0.336	1.57E-08
LYZ	1.88E-27	-1.125783108	0.673	0.66	4.96E-23
WFDC2	5.20E-30	-1.131605945	0.087	0.283	1.37E-25
IFITM3	5.01E-47	-1.164396663	0.677	0.732	1.32E-42
IGFBP7	2.94E-28	-1.167853565	0.094	0.268	7.76E-24
C1QC	9.67E-22	-1.184453263	0.37	0.521	2.55E-17
CYB5A	1.75E-55	-1.192970494	0.508	0.708	4.61E-51
HBB	6.65E-06	-1.202380074	0.291	0.125	0.175480375
SFTA2	5.87E-30	-1.21535462	0.012	0.202	1.55E-25
CAPS	3.86E-27	-1.219863373	0.012	0.102	1.02E-22
CXCL2	3.34E-32	-1.220853985	0.083	0.362	8.80E-28
S100A9	2.83E-30	-1.246949842	0.268	0.47	7.45E-26
C1QB	3.96E-21	-1.248165092	0.409	0.536	1.04E-16
SLC34A2	2.75E-10	-1.25436155	0.004	0.241	7.26E-06
APOE	4.44E-24	-1.292401037	0.437	0.49	1.17E-19
HLA-DRA	8.69E-55	-1.305349282	0.854	0.921	2.29E-50
C1QA	7.16E-31	-1.368206106	0.449	0.551	1.89E-26
HLA-DRB1	1.96E-74	-1.372682553	0.898	0.927	5.17E-70
CD74	2.12E-83	-1.409034212	0.953	0.985	5.60E-79
HOPX	4.30E-32	-1.469123114	0.02	0.29	1.13E-27
RNASE1	2.77E-47	-1.473658161	0.232	0.479	7.30E-43
SCGB3A2	7.80E-25	-1.832254454	0.051	0.154	2.06E-20
NAPSA	7.34E-57	-1.906202466	0.02	0.198	1.94E-52
PGC	6.45E-17	-1.909004474	0.004	0.154	1.70E-12
SLPI	1.78E-75	-2.646572493	0.441	0.483	4.69E-71
SFTPA2	3.42E-83	-2.71033132	0.024	0.209	9.01E-79
SCGB3A1	1.90E-51	-2.786270492	0.331	0.377	5.02E-47
SFTPA1	1.68E-162	-2.934750124	0.055	0.228	4.43E-158
SFTPB	6.21E-69	-3.122105395	0.252	0.361	1.64E-64
SCGB1A1	6.69E-40	-3.20203535	0.122	0.231	1.77E-35
SFTPC	2.03E-116	-4.182110844	0.575	0.582	5.34E-112
