## Supplementary material for "Single-cell RNA-sequencing reveals profibrotic roles of distinct epithelial and mesenchymal lineages in pulmonary fibrosis": Monocytes_vsall_control_.csv

	p_val	avg_logFC	pct.1	pct.2	p_val_adj
S100A8	0	3.173676819	0.906	0.279	0
S100A9	0	2.905828617	0.936	0.422	0
FCN1	0	2.088442446	0.93	0.044	0
S100A12	0	1.9079283	0.544	0.029	0
LYZ	0	1.608032641	0.99	0.627	0
VCAN	0	1.475010366	0.765	0.238	0
COTL1	0	1.360867244	0.975	0.527	0
THBS1	0	1.340923188	0.69	0.318	0
AIF1	0	1.309733851	0.94	0.425	0
LST1	0	1.284084049	0.872	0.285	0
RGS2	0	1.224132368	0.831	0.17	0
FGL2	0	1.221115937	0.818	0.102	0
SAT1	0	1.207280108	1	0.974	0
NAMPT	0	1.207042701	0.876	0.419	0
IL1R2	5.92E-261	1.163443486	0.501	0.078	1.56E-256
CFP	0	1.114184418	0.77	0.072	0
PLAUR	0	1.110088987	0.802	0.378	0
TYMP	0	1.104224514	0.924	0.465	0
SOD2	0	1.088827805	0.857	0.518	0
SRGN	0	1.085371254	0.999	0.706	0
C10orf54	0	1.082719597	0.851	0.232	0
EREG	7.79E-233	1.049574017	0.533	0.11	2.05E-228
CD14	0	1.031512214	0.806	0.248	0
C5AR1	0	1.013973136	0.836	0.34	0
NEAT1	0	1.013462881	0.995	0.927	0
TIMP1	0	1.013446901	0.946	0.551	0
TNFRSF1B	0	1.01013561	0.797	0.165	0
MNDA	0	0.999059966	0.803	0.293	0
LILRB2	0	0.981736828	0.719	0.085	0
APOBEC3A	0	0.974704018	0.478	0.009	0
CTSS	0	0.962715428	0.997	0.72	0
MS4A6A	9.93E-272	0.954673718	0.857	0.276	2.62E-267
CST3	0	0.927472704	1	0.95	0
HSPA6	4.27E-74	0.926136331	0.258	0.058	1.13E-69
IL1B	1.00E-116	0.906921529	0.358	0.106	2.65E-112
G0S2	2.44E-156	0.896206981	0.259	0.038	6.43E-152
PTPRE	0	0.893916679	0.765	0.2	0
FAM26F	0	0.886699058	0.583	0.094	0
CYBB	3.67E-259	0.86589302	0.838	0.285	9.69E-255
HSPH1	1.21E-195	0.863352612	0.456	0.347	3.18E-191
FYB	0	0.855792326	0.808	0.242	0
PLEK	0	0.837557084	0.633	0.189	0
SLC2A3	2.21E-187	0.833354487	0.696	0.324	5.82E-183
AREG	3.83E-79	0.823149938	0.546	0.306	1.01E-74
MPEG1	0	0.811503308	0.657	0.071	0
LILRA5	0	0.804678167	0.569	0.053	0
HSPA1A	4.16E-129	0.792837883	0.746	0.638	1.10E-124
LCP1	0	0.782706524	0.916	0.47	0
ZEB2	0	0.764760071	0.749	0.326	0
SAMSN1	2.14E-295	0.762578324	0.696	0.261	5.64E-291
CD300E	0	0.7625031	0.545	0.032	0
MAFB	1.82E-255	0.759592344	0.707	0.284	4.80E-251
VMP1	0	0.754575825	0.767	0.359	0
SH3BGRL3	0	0.747758946	0.996	0.856	0
GAPDH	0	0.737200374	0.994	0.974	0
PSAP	0	0.736834317	0.998	0.875	0
ITGB2	1.25E-290	0.730933612	0.879	0.418	3.30E-286
CEBPD	8.31E-206	0.730838144	0.922	0.581	2.19E-201
HSPA1B	4.00E-92	0.730569793	0.593	0.475	1.06E-87
FOS	7.17E-210	0.717257015	0.993	0.897	1.89E-205
PTPRC	6.28E-200	0.714719763	0.895	0.456	1.66E-195
NCF1	0	0.714382257	0.56	0.214	0
MXD1	0	0.706823359	0.573	0.152	0
CLEC7A	0	0.701280226	0.775	0.286	0
FOSB	2.24E-130	0.701244887	0.624	0.358	5.92E-126
CORO1A	4.97E-102	0.700503167	0.823	0.229	1.31E-97
IFITM2	1.86E-158	0.699052141	0.943	0.591	4.90E-154
HMOX1	8.72E-153	0.694288195	0.646	0.307	2.30E-148
RNASET2	0	0.692981761	0.745	0.367	0
CYBA	0	0.687387791	0.998	0.799	0
NR4A2	1.00E-169	0.683660953	0.636	0.298	2.65E-165
CSF3R	0	0.682110848	0.649	0.199	0
TYROBP	9.69E-119	0.679346104	0.999	0.649	2.56E-114
LILRB1	0	0.67079141	0.509	0.078	0
HSP90AA1	5.23E-257	0.667767779	0.964	0.945	1.38E-252
S100A4	2.99E-148	0.664502739	0.988	0.776	7.89E-144
DDIT4	1.30E-144	0.660475323	0.68	0.365	3.43E-140
CPVL	3.25E-292	0.655154874	0.682	0.274	8.56E-288
CSTA	1.68E-292	0.64839877	0.684	0.307	4.43E-288
HCLS1	0	0.647450572	0.842	0.422	0
FPR1	0	0.638247345	0.66	0.238	0
RNASE2	0	0.638015379	0.434	0.035	0
AP1S2	0	0.629224938	0.676	0.266	0
TNFSF13B	0	0.626482004	0.587	0.149	0
HSPD1	1.22E-291	0.626453488	0.576	0.593	3.21E-287
HIF1A	2.90E-302	0.626064499	0.675	0.312	7.64E-298
NAIP	0	0.625014836	0.563	0.123	0
CD48	3.35E-220	0.62186413	0.624	0.124	8.83E-216
MYO1F	0	0.621016577	0.645	0.192	0
DNAJA1	4.07E-271	0.620104008	0.654	0.538	1.07E-266
REL	0	0.616425658	0.66	0.337	0
RNF144B	0	0.610496868	0.53	0.182	0
NLRP3	0	0.608624577	0.425	0.057	0
IL10RA	0	0.607814181	0.633	0.206	0
PRELID1	0	0.606512733	0.765	0.513	0
GPX1	4.31E-232	0.604483034	0.987	0.898	1.14E-227
ADGRE2	0	0.602500053	0.46	0.056	0
LYN	0	0.59510207	0.638	0.287	0
LIMD2	6.37E-135	0.594975646	0.673	0.17	1.68E-130
SMAP2	0	0.593587938	0.643	0.23	0
FGR	0	0.586320989	0.734	0.323	0
HCK	0	0.585925015	0.65	0.225	0
SPI1	3.47E-143	0.584781735	0.893	0.433	9.14E-139
CCL3	7.78E-28	0.578461537	0.294	0.108	2.05E-23
VAMP5	2.66E-148	0.571981974	0.566	0.194	7.02E-144
DNAJB1	4.44E-87	0.570976793	0.6	0.52	1.17E-82
FCER1G	2.18E-93	0.56931205	0.997	0.616	5.75E-89
CD55	8.52E-220	0.568282705	0.809	0.608	2.25E-215
MALAT1	8.38E-153	0.560039126	0.999	0.99	2.21E-148
GLIPR1	3.58E-301	0.558699339	0.685	0.281	9.43E-297
CLEC4E	0	0.55842795	0.519	0.146	0
PFKFB3	0	0.556564744	0.427	0.11	0
EMP3	1.90E-236	0.555948205	0.904	0.614	5.00E-232
SERPINB1	0	0.554377928	0.801	0.598	0
TNFAIP2	0	0.554075447	0.588	0.213	0
NR4A1	8.07E-81	0.553305689	0.672	0.426	2.13E-76
HBEGF	9.15E-134	0.548244267	0.45	0.219	2.41E-129
CD83	7.41E-87	0.54821335	0.522	0.311	1.96E-82
CHD1	0	0.547336198	0.581	0.239	0
ARPC1B	0	0.537090073	0.973	0.818	0
CHMP1B	2.46E-221	0.536948171	0.467	0.234	6.50E-217
C1orf162	9.11E-111	0.53601599	0.835	0.428	2.40E-106
H3F3A	0	0.533598593	0.999	0.983	0
ZNF331	1.10E-107	0.532277087	0.405	0.234	2.89E-103
MAT2A	1.26E-298	0.528917671	0.538	0.29	3.31E-294
GABARAP	0	0.52865214	0.994	0.971	0
RHOG	0	0.528407513	0.76	0.446	0
CSF1R	8.26E-225	0.527371508	0.506	0.164	2.18E-220
LSP1	3.33E-115	0.527286786	0.711	0.34	8.78E-111
CLEC12A	0	0.526917188	0.52	0.18	0
NFKBIZ	6.57E-125	0.523699194	0.619	0.398	1.73E-120
CEBPB	1.15E-195	0.517965919	0.808	0.57	3.02E-191
NINJ1	0	0.517269324	0.592	0.268	0
SLC25A6	0	0.512903845	0.969	0.901	0
OAZ1	0	0.51275155	0.997	0.978	0
USP15	0	0.51203414	0.662	0.33	0
DMXL2	0	0.509637683	0.489	0.175	0
STK17B	7.19E-236	0.506931157	0.67	0.31	1.90E-231
TNFAIP3	7.03E-84	0.506758885	0.534	0.31	1.85E-79
CECR1	0	0.506547862	0.625	0.286	0
PDE4B	2.29E-219	0.506195326	0.42	0.131	6.04E-215
ARRB2	4.25E-296	0.505710551	0.764	0.41	1.12E-291
C19orf38	0	0.50339683	0.453	0.049	0
STXBP2	1.32E-185	0.501292016	0.738	0.455	3.49E-181
AOAH	1.15E-305	0.501267719	0.481	0.099	3.04E-301
IL10	8.37E-92	0.500889128	0.213	0.026	2.21E-87
POU2F2	0	0.500617026	0.42	0.048	0
MCL1	8.33E-266	0.49923822	0.854	0.681	2.20E-261
GK	2.12E-188	0.499221262	0.459	0.261	5.59E-184
BCL2A1	6.36E-110	0.498681546	0.591	0.327	1.68E-105
DUSP1	5.24E-168	0.496779604	0.998	0.933	1.38E-163
GPSM3	4.91E-243	0.495189433	0.722	0.377	1.30E-238
WAS	0	0.492168961	0.632	0.253	0
DNAJB6	1.40E-279	0.491337557	0.53	0.418	3.69E-275
PABPC1	0	0.490543152	0.995	0.954	0
LINC00936	1.54E-271	0.489121394	0.437	0.149	4.07E-267
EMILIN2	0	0.489024875	0.498	0.154	0
RBP7	0	0.487578004	0.426	0.118	0
TLN1	0	0.486086988	0.669	0.373	0
CDC42EP2	0	0.485424988	0.34	0.044	0
LILRA2	0	0.480995414	0.458	0.082	0
TBXAS1	1.95E-227	0.479888191	0.653	0.282	5.13E-223
HMGB2	5.32E-162	0.478378066	0.635	0.337	1.40E-157
FOSL2	0	0.475793268	0.476	0.192	0
LRRC25	0	0.474208207	0.455	0.103	0
KLF6	8.94E-125	0.473987024	0.87	0.79	2.36E-120
CXCL8	4.21E-39	0.473228359	0.284	0.139	1.11E-34
PYCARD	2.89E-160	0.471577247	0.79	0.47	7.61E-156
TKT	7.52E-275	0.471485804	0.867	0.709	1.98E-270
FAM49A	0	0.46972631	0.482	0.145	0
FCGR3A	1.55E-82	0.469454964	0.495	0.374	4.09E-78
MTSS1	0	0.469383163	0.42	0.108	0
RAB31	2.61E-186	0.463271358	0.698	0.379	6.90E-182
IGSF6	1.93E-121	0.462717019	0.614	0.259	5.09E-117
STAB1	5.98E-183	0.462008484	0.402	0.053	1.58E-178
ZFAND5	1.57E-203	0.46184815	0.756	0.594	4.13E-199
ZYX	1.27E-187	0.461436952	0.751	0.464	3.35E-183
RILPL2	0	0.461101553	0.601	0.327	0
NAAA	0	0.45558968	0.492	0.205	0
GRB2	5.83E-272	0.45493777	0.74	0.458	1.54E-267
ZFP36L2	2.06E-104	0.45396075	0.89	0.641	5.43E-100
BTG1	3.71E-136	0.449493298	0.952	0.811	9.78E-132
CD302	5.25E-231	0.446901681	0.776	0.478	1.39E-226
ACSL1	1.92E-191	0.446006763	0.614	0.409	5.06E-187
GNAI2	2.77E-252	0.445711716	0.709	0.413	7.31E-248
UBC	4.39E-218	0.444248332	0.99	0.976	1.16E-213
ACTR2	9.83E-251	0.440917319	0.758	0.499	2.59E-246
CARD16	6.02E-251	0.439584695	0.596	0.312	1.59E-246
PNRC1	2.76E-194	0.438325549	0.909	0.765	7.28E-190
MGAT1	5.80E-199	0.435726394	0.729	0.453	1.53E-194
AGTRAP	0	0.435704942	0.613	0.341	0
ZFAND2A	3.00E-208	0.434373622	0.238	0.131	7.92E-204
MEF2C	6.57E-174	0.432027417	0.521	0.176	1.73E-169
LAPTM5	9.95E-98	0.431991364	0.979	0.655	2.62E-93
SLC25A37	1.09E-270	0.431623055	0.41	0.166	2.87E-266
RNASE6	1.32E-171	0.431515733	0.481	0.168	3.48E-167
H3F3B	4.11E-226	0.430502657	0.998	0.995	1.08E-221
GSTK1	0	0.42880912	0.772	0.593	0
LILRB3	0	0.427921925	0.511	0.168	0
ADGRE5	7.61E-174	0.427630852	0.547	0.396	2.01E-169
SLC43A2	0	0.42603093	0.465	0.185	0
MCTP1	1.18E-242	0.425616615	0.402	0.135	3.10E-238
NFKBID	8.18E-199	0.425208892	0.351	0.093	2.16E-194
JUNB	3.35E-110	0.423989094	0.984	0.867	8.84E-106
CD86	4.42E-250	0.42255485	0.472	0.16	1.17E-245
RASSF2	0	0.422458999	0.417	0.069	0
ZFP36L1	1.05E-100	0.421033863	0.804	0.626	2.76E-96
NABP1	7.41E-229	0.420537377	0.385	0.158	1.95E-224
FMNL1	9.10E-305	0.419115156	0.532	0.208	2.40E-300
HSPE1	9.65E-176	0.418087773	0.693	0.733	2.54E-171
ACTB	4.10E-163	0.41784768	1	0.999	1.08E-158
IRAK3	9.14E-295	0.415147257	0.529	0.229	2.41E-290
ARPC3	8.23E-256	0.414327588	0.983	0.917	2.17E-251
PILRA	9.90E-177	0.413753526	0.59	0.273	2.61E-172
KLF2	3.03E-42	0.413683416	0.618	0.347	8.00E-38
ATP1B3	1.90E-169	0.413193546	0.57	0.415	5.00E-165
IFI30	1.48E-107	0.41310372	0.661	0.309	3.91E-103
TCIRG1	1.40E-245	0.408007689	0.653	0.348	3.70E-241
TPM3	3.49E-250	0.405969771	0.875	0.701	9.21E-246
SYK	4.05E-286	0.404078288	0.537	0.225	1.07E-281
TRA2B	5.70E-207	0.404071447	0.592	0.417	1.50E-202
LIMS1	1.62E-181	0.400688154	0.574	0.371	4.27E-177
UPP1	1.03E-141	0.399360198	0.639	0.377	2.72E-137
TALDO1	6.15E-231	0.399117154	0.79	0.669	1.62E-226
CPPED1	0	0.398948568	0.456	0.153	0
THEMIS2	3.57E-239	0.396758788	0.568	0.258	9.41E-235
UCP2	1.16E-118	0.396664895	0.63	0.366	3.07E-114
RIN3	0	0.396210581	0.498	0.182	0
GPCPD1	9.31E-128	0.396207228	0.49	0.33	2.46E-123
SMCHD1	4.43E-167	0.395705943	0.565	0.285	1.17E-162
CNPY3	5.81E-249	0.395674796	0.647	0.379	1.53E-244
NUP214	4.10E-305	0.392842991	0.53	0.236	1.08E-300
PLBD1	3.13E-128	0.392490253	0.504	0.285	8.26E-124
SERPINB9	4.46E-220	0.392271471	0.333	0.07	1.18E-215
PSME2	7.16E-157	0.392205935	0.676	0.545	1.89E-152
PPP1R15A	5.85E-96	0.39150964	0.695	0.619	1.54E-91
CMTM6	1.85E-209	0.391155644	0.663	0.43	4.88E-205
ASGR1	0	0.389959961	0.431	0.128	0
HCST	4.98E-56	0.389291785	0.721	0.336	1.31E-51
ITGA4	2.02E-113	0.388818326	0.463	0.144	5.32E-109
MYO1G	1.94E-245	0.387715296	0.459	0.157	5.11E-241
ADM	1.56E-109	0.387521298	0.301	0.087	4.12E-105
RHOB	1.44E-84	0.385764457	0.913	0.758	3.80E-80
STAT1	2.92E-164	0.382251328	0.46	0.234	7.70E-160
RNF130	3.51E-143	0.381353773	0.793	0.508	9.26E-139
PIK3AP1	0	0.38080246	0.411	0.118	0
SELL	2.28E-143	0.380526374	0.323	0.041	6.02E-139
MAP3K8	1.63E-140	0.380209771	0.572	0.389	4.30E-136
PGLS	3.20E-244	0.379965898	0.694	0.522	8.45E-240
LCP2	1.00E-166	0.379657339	0.559	0.288	2.64E-162
ZFP36	1.87E-75	0.377510509	0.978	0.888	4.94E-71
LILRA1	0	0.376051419	0.317	0.008	0
DPYD	1.39E-233	0.374226516	0.533	0.292	3.66E-229
FXYD5	6.86E-145	0.373963796	0.9	0.678	1.81E-140
GPR183	6.80E-50	0.37341123	0.391	0.137	1.79E-45
CDKN1A	3.48E-71	0.37300741	0.608	0.379	9.17E-67
C9orf72	7.45E-264	0.371637684	0.47	0.199	1.97E-259
SOCS3	1.07E-59	0.371283809	0.589	0.292	2.83E-55
HNRNPU	7.92E-169	0.371280433	0.683	0.535	2.09E-164
SLA	1.42E-197	0.370786168	0.504	0.22	3.74E-193
CD163	9.33E-33	0.370542932	0.739	0.403	2.46E-28
TMSB10	2.53E-110	0.370473852	0.999	0.988	6.67E-106
IL17RA	1.24E-298	0.369590881	0.438	0.159	3.28E-294
RCSD1	8.61E-149	0.369239458	0.479	0.144	2.27E-144
RNF149	2.17E-107	0.369152225	0.767	0.494	5.71E-103
GMFG	6.95E-125	0.366260962	0.753	0.478	1.83E-120
FKBP5	2.22E-129	0.364307082	0.644	0.425	5.85E-125
WARS	8.86E-81	0.363876628	0.443	0.248	2.34E-76
SULT1A1	8.58E-241	0.363247758	0.479	0.237	2.26E-236
IER5	2.73E-133	0.36121743	0.408	0.24	7.21E-129
SSH2	3.45E-226	0.361194955	0.521	0.298	9.11E-222
CMTM7	3.91E-266	0.359649646	0.552	0.309	1.03E-261
ACAP2	9.80E-202	0.357189675	0.625	0.399	2.59E-197
CD300A	2.64E-271	0.35710497	0.397	0.106	6.98E-267
CFL1	1.25E-164	0.355750244	0.995	0.946	3.30E-160
1-Mar	3.51E-235	0.355698921	0.477	0.186	9.25E-231
CASP1	5.02E-211	0.355467186	0.505	0.252	1.32E-206
RAB24	0	0.355193853	0.456	0.19	0
SLC20A1	1.66E-145	0.354618978	0.338	0.187	4.39E-141
TRAPPC5	2.40E-251	0.354416122	0.57	0.325	6.33E-247
RPS9	2.19E-215	0.353939413	0.996	0.99	5.78E-211
ITGAX	1.86E-134	0.353203335	0.378	0.168	4.91E-130
CDA	0	0.353097322	0.294	0.028	0
TAGAP	1.41E-64	0.352977373	0.371	0.162	3.73E-60
BAG3	1.56E-89	0.352588822	0.21	0.162	4.12E-85
PAPSS2	1.85E-74	0.352386977	0.323	0.233	4.88E-70
CLK1	1.44E-142	0.349426419	0.453	0.315	3.81E-138
DOCK8	7.23E-143	0.349266871	0.571	0.311	1.91E-138
NAGK	1.93E-293	0.347408396	0.465	0.209	5.10E-289
LAP3	4.64E-137	0.346747355	0.566	0.4	1.22E-132
CD44	3.61E-118	0.345824447	0.755	0.632	9.52E-114
FAM65B	1.84E-113	0.345450172	0.408	0.141	4.85E-109
STX11	2.56E-212	0.344810864	0.461	0.222	6.74E-208
SERP1	3.29E-273	0.344104637	0.964	0.913	8.67E-269
RPS24	4.58E-218	0.343766991	0.997	0.995	1.21E-213
GADD45B	8.13E-56	0.343210138	0.75	0.609	2.14E-51
IFRD1	2.73E-102	0.34253955	0.411	0.247	7.20E-98
PRAM1	3.33E-307	0.342010457	0.4	0.13	8.80E-303
ADRBK1	0	0.341593054	0.433	0.172	0
LINC01272	7.83E-78	0.340841463	0.512	0.282	2.06E-73
NOTCH2	0	0.340096252	0.388	0.134	0
LAMTOR4	5.24E-241	0.339557422	0.799	0.67	1.38E-236
IFNGR2	1.50E-171	0.339534099	0.586	0.344	3.95E-167
ATP2B1	2.54E-176	0.339312649	0.402	0.222	6.69E-172
SCIMP	0	0.339279643	0.38	0.114	0
EFHD2	6.65E-181	0.339225378	0.522	0.249	1.76E-176
BID	2.44E-239	0.339175039	0.435	0.197	6.43E-235
ARHGDIB	2.62E-79	0.337976798	0.914	0.663	6.92E-75
TSPO	5.48E-86	0.337417907	0.96	0.818	1.44E-81
BLVRB	2.71E-107	0.336676228	0.741	0.553	7.15E-103
CCNL1	7.78E-97	0.336294985	0.639	0.499	2.05E-92
KYNU	8.81E-175	0.33601975	0.422	0.184	2.32E-170
METTL9	3.55E-205	0.334846723	0.482	0.276	9.38E-201
GBP2	1.62E-171	0.3343047	0.421	0.185	4.28E-167
ATG16L2	7.12E-237	0.331559435	0.406	0.173	1.88E-232
GCA	4.45E-103	0.330901466	0.623	0.361	1.17E-98
RIPK2	3.93E-168	0.330837037	0.39	0.179	1.04E-163
GNS	1.52E-171	0.330704979	0.5	0.305	4.00E-167
RNF213	1.06E-113	0.328778228	0.548	0.346	2.79E-109
ADAMTS2	0	0.328050251	0.31	0.05	0
DDX3X	2.03E-118	0.327543475	0.581	0.399	5.35E-114
PKM	5.02E-168	0.32728926	0.881	0.777	1.32E-163
AHNAK	1.07E-84	0.32723013	0.745	0.58	2.81E-80
CFD	8.23E-33	0.325960517	0.723	0.336	2.17E-28
GLA	3.22E-130	0.324592355	0.312	0.197	8.50E-126
PARVG	7.01E-211	0.324176684	0.491	0.211	1.85E-206
CD37	3.15E-60	0.324080672	0.815	0.485	8.30E-56
LGALS2	0	0.323326158	0.208	0.009	0
SH3BP2	5.02E-258	0.321715933	0.419	0.155	1.32E-253
SNHG15	4.47E-185	0.321714245	0.363	0.159	1.18E-180
HERPUD1	1.24E-84	0.320041352	0.739	0.598	3.28E-80
ABCA1	1.70E-95	0.319373838	0.284	0.121	4.47E-91
RASSF4	4.33E-215	0.318590274	0.384	0.13	1.14E-210
CHST15	0	0.316838587	0.309	0.04	0
BACH1	7.05E-172	0.31566717	0.423	0.22	1.86E-167
NBPF26	0	0.313609248	0.347	0.104	0
RHOA	2.46E-219	0.312976063	0.991	0.964	6.49E-215
JMJD1C	2.94E-117	0.312502349	0.521	0.393	7.75E-113
FAM46A	6.02E-119	0.312342647	0.315	0.195	1.59E-114
IQGAP1	1.13E-129	0.312316182	0.711	0.548	2.97E-125
DUSP6	1.34E-90	0.312063206	0.363	0.172	3.53E-86
PFDN5	3.65E-219	0.310639166	0.99	0.975	9.63E-215
RBM39	2.01E-113	0.310062129	0.703	0.561	5.29E-109
ARPC5	1.30E-127	0.309813909	0.839	0.677	3.43E-123
UBA52	5.43E-194	0.309611153	0.988	0.977	1.43E-189
NCF2	1.53E-71	0.309150172	0.639	0.339	4.04E-67
C20orf27	6.64E-196	0.309045793	0.452	0.236	1.75E-191
JAML	2.40E-113	0.307464829	0.466	0.222	6.32E-109
ATP6V1B2	2.83E-108	0.306156153	0.552	0.336	7.47E-104
AGTPBP1	5.55E-238	0.305956319	0.373	0.153	1.46E-233
CTSB	4.15E-42	0.304921997	0.98	0.743	1.10E-37
UBE2D3	1.87E-178	0.304811018	0.862	0.778	4.93E-174
HIGD2A	2.50E-180	0.304798035	0.834	0.741	6.58E-176
MYO9B	8.61E-171	0.303621075	0.42	0.202	2.27E-166
PAK2	2.41E-139	0.302694183	0.619	0.43	6.35E-135
PTPN6	9.08E-110	0.302637206	0.594	0.367	2.39E-105
CD36	6.01E-42	0.302244264	0.449	0.186	1.58E-37
JUND	2.67E-86	0.302066918	0.604	0.455	7.05E-82
FGD2	9.87E-264	0.301528545	0.347	0.115	2.60E-259
IER3	1.13E-36	0.301169675	0.473	0.248	2.97E-32
NUDT16	6.28E-148	0.300483498	0.496	0.278	1.66E-143
ARHGAP4	1.88E-188	0.299865921	0.41	0.16	4.97E-184
LY86	2.20E-140	0.29931786	0.444	0.206	5.80E-136
CD4	7.56E-155	0.298924028	0.381	0.18	1.99E-150
NCKAP1L	1.02E-148	0.298587767	0.473	0.243	2.69E-144
CREB5	2.63E-191	0.297927085	0.285	0.067	6.94E-187
PELI1	5.75E-89	0.297180393	0.388	0.211	1.52E-84
SLC11A1	2.40E-35	0.297029021	0.73	0.384	6.34E-31
APBB1IP	4.09E-132	0.29696041	0.506	0.259	1.08E-127
SPTLC2	3.26E-196	0.296516806	0.411	0.173	8.61E-192
SAMHD1	1.07E-84	0.296286407	0.643	0.429	2.82E-80
STK10	2.67E-185	0.296257249	0.363	0.14	7.04E-181
MTPN	1.34E-143	0.296124214	0.59	0.386	3.54E-139
LGALS1	8.88E-39	0.295486472	0.929	0.697	2.34E-34
LILRB4	4.39E-176	0.293719854	0.349	0.105	1.16E-171
ZCCHC6	1.35E-196	0.292973623	0.384	0.16	3.56E-192
ZNF385A	1.78E-233	0.292922817	0.378	0.136	4.70E-229
LGALS9	1.25E-81	0.292906276	0.601	0.347	3.31E-77
SELK	3.77E-106	0.291934284	0.517	0.49	9.94E-102
ASGR2	0	0.291720687	0.223	0.007	0
CELF2	2.18E-106	0.290930032	0.604	0.413	5.76E-102
PSTPIP2	1.88E-250	0.290265381	0.294	0.069	4.97E-246
PHACTR1	1.84E-73	0.28997112	0.35	0.243	4.85E-69
RELT	5.06E-252	0.28983594	0.295	0.088	1.33E-247
PTP4A2	2.25E-152	0.28967588	0.577	0.398	5.95E-148
USP3	9.14E-194	0.289620651	0.452	0.246	2.41E-189
ETV6	1.94E-164	0.289331042	0.386	0.179	5.12E-160
TLR2	2.53E-224	0.288821073	0.364	0.131	6.68E-220
KDM6B	3.49E-139	0.288644043	0.362	0.193	9.21E-135
AP2S1	3.49E-108	0.288125426	0.77	0.618	9.20E-104
FAM198B	0	0.288106815	0.289	0.046	0
LYST	4.64E-110	0.287783153	0.423	0.234	1.22E-105
PSTPIP1	8.61E-262	0.287570942	0.321	0.07	2.27E-257
WSB1	9.59E-85	0.287278007	0.706	0.66	2.53E-80
HRH2	0	0.287228644	0.276	0.024	0
PAK1	2.07E-205	0.285984671	0.343	0.119	5.47E-201
DOCK2	7.42E-186	0.285761855	0.405	0.179	1.96E-181
BIRC3	5.61E-76	0.28545903	0.258	0.118	1.48E-71
ABI3	6.89E-126	0.285131826	0.345	0.143	1.82E-121
PRKCB	3.14E-165	0.284711211	0.333	0.072	8.28E-161
RRP12	9.77E-172	0.284346602	0.187	0.08	2.58E-167
IRF1	3.21E-60	0.283119996	0.436	0.304	8.47E-56
PCBP1	5.89E-138	0.281333464	0.887	0.846	1.55E-133
WASF2	1.61E-119	0.280472428	0.566	0.376	4.26E-115
GAS7	3.31E-241	0.280452655	0.319	0.089	8.72E-237
RPS13	3.97E-119	0.280387232	0.995	0.994	1.05E-114
DDX21	7.70E-122	0.279733603	0.552	0.379	2.03E-117
PSMB10	1.22E-102	0.27961061	0.595	0.419	3.22E-98
HLA-A	4.00E-61	0.279121545	0.999	0.953	1.06E-56
FES	1.82E-266	0.27865912	0.352	0.119	4.79E-262
RANBP2	1.13E-84	0.278480352	0.429	0.309	2.98E-80
ADAP2	4.79E-179	0.278296	0.342	0.131	1.26E-174
SLC7A7	9.23E-55	0.27656398	0.616	0.343	2.43E-50
RP11-1143G9.4	3.57E-178	0.276429586	0.241	0.064	9.42E-174
NUMB	2.39E-143	0.276176172	0.426	0.232	6.30E-139
ITGAM	1.50E-147	0.275596023	0.362	0.148	3.96E-143
IRS2	9.08E-134	0.275025439	0.412	0.234	2.40E-129
FBXL5	6.16E-154	0.274801368	0.483	0.343	1.62E-149
FNBP1	6.43E-128	0.272721421	0.455	0.228	1.70E-123
HNRNPA2B1	3.11E-103	0.270901959	0.945	0.923	8.20E-99
CCL3L3	1.32E-23	0.269769082	0.122	0.022	3.48E-19
AMPD2	0	0.269343583	0.28	0.064	0
BAZ1A	9.45E-129	0.269328431	0.454	0.281	2.49E-124
GNA13	1.99E-145	0.269100744	0.38	0.172	5.24E-141
ATP5G2	9.71E-166	0.268857723	0.984	0.97	2.56E-161
HK3	4.03E-282	0.268803627	0.298	0.082	1.06E-277
FAM45A	2.30E-230	0.268780204	0.364	0.16	6.07E-226
SEC14L1	4.42E-75	0.268365361	0.491	0.254	1.17E-70
P2RY13	2.82E-225	0.268232688	0.246	0.044	7.43E-221
KLF4	4.62E-30	0.267968173	0.582	0.399	1.22E-25
FLT3	1.28E-295	0.267920168	0.242	0.023	3.36E-291
FCAR	0	0.266475491	0.215	0.008	0
MBP	3.05E-87	0.265911855	0.417	0.306	8.04E-83
TMEM167A	1.51E-145	0.265078646	0.497	0.325	3.98E-141
SH3KBP1	8.39E-127	0.263436291	0.418	0.191	2.21E-122
MYD88	1.59E-144	0.263211937	0.417	0.22	4.19E-140
TRIM38	4.22E-158	0.262869335	0.388	0.192	1.11E-153
COX4I1	8.92E-188	0.262410239	0.988	0.976	2.35E-183
C20orf24	1.38E-120	0.261331538	0.555	0.394	3.63E-116
RP6-159A1.4	0	0.261276468	0.202	0.02	0
PPIF	2.46E-163	0.260684129	0.293	0.134	6.50E-159
METRNL	9.10E-186	0.260546615	0.317	0.119	2.40E-181
UBE2J1	1.29E-95	0.260426531	0.48	0.307	3.41E-91
PHC2	1.16E-207	0.260318456	0.337	0.148	3.07E-203
MIDN	2.31E-100	0.260140483	0.443	0.262	6.09E-96
SRSF3	1.55E-103	0.259403543	0.67	0.529	4.08E-99
CSK	6.93E-140	0.259249544	0.393	0.17	1.83E-135
SYAP1	6.95E-99	0.259198321	0.397	0.287	1.83E-94
FERMT3	4.33E-110	0.25858856	0.493	0.277	1.14E-105
MSN	4.02E-82	0.25843458	0.683	0.523	1.06E-77
RASGEF1B	2.26E-51	0.25839996	0.324	0.218	5.97E-47
PREX1	3.32E-148	0.257745776	0.369	0.136	8.75E-144
BASP1	8.04E-66	0.257547915	0.297	0.119	2.12E-61
SLC8A1	1.15E-124	0.256483486	0.351	0.16	3.03E-120
ATG3	1.23E-145	0.256174061	0.496	0.327	3.24E-141
OXSR1	4.84E-134	0.255907935	0.321	0.159	1.28E-129
CD1D	0	0.25489729	0.253	0.032	0
RPL7	2.37E-123	0.254535413	0.975	0.959	6.25E-119
NFKBIA	1.62E-35	0.254202674	0.852	0.789	4.28E-31
IFNAR2	6.10E-143	0.253221774	0.358	0.168	1.61E-138
NDEL1	1.96E-131	0.252807316	0.321	0.148	5.16E-127
TGFB1	2.11E-97	0.252578085	0.529	0.31	5.56E-93
SNAP23	2.66E-110	0.252472903	0.397	0.259	7.01E-106
CAPZB	2.12E-95	0.251627985	0.721	0.606	5.60E-91
EIF4A3	3.81E-56	0.250651189	0.405	0.331	1.01E-51
DYNC2H1	2.02E-61	-0.250002413	0.008	0.112	5.33E-57
FMO5	5.56E-86	-0.250225027	0.037	0.157	1.47E-81
IRX3	1.55E-45	-0.250469532	0.003	0.161	4.09E-41
ERH	2.50E-94	-0.250703034	0.471	0.657	6.60E-90
FAM174A	3.49E-87	-0.251177221	0.086	0.221	9.21E-83
LL22NC03-N95F10.1	2.17E-35	-0.251974401	0.002	0.115	5.72E-31
SPAG16	5.36E-63	-0.252011603	0.008	0.124	1.42E-58
COX6A1	1.39E-124	-0.252055619	0.926	0.96	3.66E-120
RPA3	5.02E-95	-0.252435314	0.116	0.275	1.32E-90
PHLDA3	4.87E-44	-0.252782927	0.003	0.2	1.29E-39
MAP1LC3A	4.53E-100	-0.25312835	0.072	0.249	1.20E-95
ODF2L	1.47E-91	-0.253617699	0.059	0.199	3.87E-87
LYAR	9.96E-76	-0.255418874	0.176	0.294	2.63E-71
ACAT1	5.71E-115	-0.2559236	0.109	0.325	1.51E-110
RAB11A	4.57E-71	-0.25666366	0.345	0.487	1.20E-66
BSG	5.64E-94	-0.257112583	0.481	0.664	1.49E-89
RND3	2.70E-55	-0.257386793	0.004	0.13	7.13E-51
RHEB	1.84E-95	-0.258267928	0.332	0.525	4.86E-91
AKR1B1	7.62E-83	-0.258336579	0.21	0.347	2.01E-78
LIMS2	2.83E-52	-0.258537335	0.005	0.126	7.47E-48
RPS5	3.73E-102	-0.258928311	0.977	0.985	9.83E-98
APIP	7.31E-98	-0.259176555	0.188	0.36	1.93E-93
CACNA2D2	2.54E-33	-0.259328567	0.002	0.141	6.70E-29
TMBIM6	4.91E-112	-0.260931869	0.861	0.94	1.30E-107
ZNF385B	3.49E-30	-0.261094691	0.002	0.141	9.22E-26
C2	1.08E-108	-0.261442766	0.046	0.229	2.85E-104
EZR	5.08E-45	-0.262544592	0.413	0.489	1.34E-40
SKP1	2.13E-114	-0.262778707	0.821	0.907	5.63E-110
PSMB5	2.19E-109	-0.262837994	0.197	0.411	5.78E-105
S1PR1	1.37E-54	-0.263348221	0.006	0.111	3.61E-50
PLLP	6.82E-56	-0.263351586	0.005	0.164	1.80E-51
ECH1	3.92E-103	-0.263358276	0.378	0.572	1.04E-98
VIPR1	6.93E-52	-0.263553854	0.065	0.103	1.83E-47
KIF9	8.56E-77	-0.264336699	0.038	0.136	2.26E-72
HLA-DPA1	6.15E-30	-0.26446982	0.903	0.876	1.62E-25
HEXB	1.43E-57	-0.264571842	0.441	0.492	3.78E-53
RETN	6.61E-27	-0.264832638	0.219	0.247	1.74E-22
TC2N	1.98E-42	-0.264943837	0.003	0.188	5.23E-38
MYO6	1.33E-63	-0.265006682	0.006	0.215	3.52E-59
LPCAT1	3.51E-42	-0.26565792	0.225	0.227	9.26E-38
TMEM243	4.41E-102	-0.267381368	0.204	0.394	1.16E-97
ACOT2	3.56E-99	-0.268426402	0.018	0.256	9.40E-95
RPL17	1.70E-75	-0.269028071	0.911	0.921	4.49E-71
TMEM245	1.76E-108	-0.269327992	0.055	0.23	4.64E-104
CCDC170	2.82E-59	-0.269790235	0.049	0.105	7.44E-55
GLO1	1.17E-111	-0.270263532	0.172	0.385	3.08E-107
ARL2	1.40E-124	-0.2703275	0.111	0.341	3.71E-120
AES	2.05E-81	-0.270362075	0.289	0.434	5.42E-77
SNHG7	6.73E-73	-0.270435948	0.3	0.415	1.77E-68
ST13	5.37E-114	-0.270503723	0.503	0.707	1.42E-109
BNIP3	6.28E-115	-0.27072777	0.059	0.247	1.66E-110
S100A16	5.11E-62	-0.274705106	0.006	0.172	1.35E-57
PGRMC1	1.81E-109	-0.27531745	0.122	0.31	4.78E-105
MFSD2A	3.01E-69	-0.275873411	0.071	0.162	7.94E-65
SERPINF1	4.32E-84	-0.277374934	0.043	0.146	1.14E-79
POLR2L	5.55E-90	-0.277715511	0.674	0.766	1.46E-85
WWTR1	3.19E-63	-0.2785254	0.005	0.198	8.41E-59
BEX4	4.65E-125	-0.278861126	0.112	0.341	1.23E-120
ANXA3	4.24E-70	-0.279073342	0.007	0.135	1.12E-65
PLS3	1.74E-65	-0.279577781	0.005	0.176	4.59E-61
SCCPDH	6.41E-123	-0.280326107	0.102	0.317	1.69E-118
SLC22A31	1.98E-45	-0.280826854	0.004	0.148	5.23E-41
FLRT3	7.91E-45	-0.281114334	0.003	0.127	2.09E-40
UFC1	2.41E-72	-0.281542178	0.409	0.518	6.35E-68
TUSC3	5.03E-45	-0.281845729	0.003	0.13	1.33E-40
REXO2	2.21E-130	-0.282315888	0.084	0.317	5.83E-126
COX6C	8.90E-141	-0.282760674	0.845	0.918	2.35E-136
CXCL2	2.13E-12	-0.282847399	0.378	0.358	5.61E-08
SCP2	6.22E-122	-0.283635089	0.387	0.606	1.64E-117
MLLT4	7.52E-87	-0.284205867	0.012	0.195	1.98E-82
NCOA7	1.72E-87	-0.284618144	0.121	0.255	4.54E-83
MACROD2	1.23E-58	-0.285054825	0.006	0.14	3.25E-54
EVL	4.65E-85	-0.286307771	0.191	0.336	1.23E-80
HIST1H4C	2.90E-66	-0.286751894	0.275	0.376	7.65E-62
OCIAD2	1.90E-90	-0.286794113	0.013	0.226	5.00E-86
LAPTM4A	6.84E-103	-0.286952402	0.652	0.778	1.81E-98
NPDC1	2.10E-83	-0.287553087	0.021	0.123	5.55E-79
MPC2	1.92E-116	-0.288220884	0.18	0.39	5.07E-112
MTUS1	9.28E-74	-0.288266107	0.008	0.194	2.45E-69
RARRES3	9.21E-50	-0.288575562	0.311	0.367	2.43E-45
ERLEC1	4.01E-123	-0.288987269	0.158	0.376	1.06E-118
BCL2L1	1.50E-125	-0.289749544	0.07	0.277	3.96E-121
TCEAL4	3.47E-131	-0.290528207	0.115	0.362	9.16E-127
LMO3	2.90E-59	-0.290944237	0.004	0.184	7.64E-55
HSD17B6	1.38E-43	-0.291059636	0.003	0.145	3.64E-39
DAD1	4.16E-120	-0.291144475	0.521	0.718	1.10E-115
SPTSSA	2.56E-76	-0.291159902	0.254	0.339	6.75E-72
CALD1	1.42E-73	-0.2913831	0.01	0.104	3.75E-69
ERRFI1	1.92E-110	-0.292184121	0.028	0.21	5.06E-106
TMED10	1.03E-117	-0.292384346	0.492	0.694	2.73E-113
MT-ATP8	4.91E-87	-0.293769616	0.993	0.992	1.29E-82
PEG10	1.22E-34	-0.294253878	0.002	0.114	3.21E-30
HLA-DQA2	3.14E-28	-0.294549703	0.104	0.131	8.28E-24
MT-ND2	2.20E-98	-0.295269331	0.997	0.986	5.82E-94
ADH5	2.02E-136	-0.295826101	0.178	0.427	5.33E-132
MYL12A	2.06E-106	-0.29633328	0.948	0.95	5.43E-102
BTG3	1.67E-113	-0.296513327	0.108	0.303	4.42E-109
IL6ST	2.11E-84	-0.297175239	0.18	0.341	5.58E-80
TREM1	2.28E-52	-0.297865474	0.299	0.361	6.02E-48
MRPS31	7.49E-88	-0.29858733	0.067	0.175	1.98E-83
MT-ND6	1.08E-61	-0.298993081	0.603	0.699	2.84E-57
SEC11C	1.81E-117	-0.299708918	0.205	0.416	4.76E-113
ISCU	4.90E-131	-0.299855726	0.354	0.596	1.29E-126
CIRBP	4.28E-145	-0.299966723	0.773	0.89	1.13E-140
FDPS	3.96E-106	-0.301084657	0.191	0.359	1.05E-101
SFTA1P	4.34E-69	-0.301208639	0.006	0.149	1.14E-64
SLC25A4	2.63E-42	-0.301605795	0.002	0.211	6.94E-38
FAM229B	9.81E-65	-0.301753051	0.006	0.102	2.59E-60
LRPAP1	6.18E-96	-0.30188872	0.446	0.574	1.63E-91
IL2RG	1.23E-70	-0.301930539	0.134	0.243	3.25E-66
LIFR	1.95E-68	-0.301947728	0.007	0.142	5.13E-64
F3	1.17E-81	-0.303003137	0.007	0.152	3.10E-77
RPS27	3.37E-111	-0.30336374	0.997	0.995	8.89E-107
SEPW1	7.13E-90	-0.303636348	0.605	0.67	1.88E-85
TMEM125	2.02E-32	-0.305059824	0.001	0.199	5.33E-28
DNALI1	1.37E-47	-0.306025552	0.004	0.102	3.63E-43
TSPAN7	7.54E-56	-0.306056172	0.004	0.116	1.99E-51
ATP1A1	1.85E-66	-0.306569109	0.383	0.456	4.88E-62
LMAN1	2.46E-135	-0.30719001	0.136	0.378	6.50E-131
RBPMS	2.34E-65	-0.307399817	0.005	0.219	6.16E-61
BAIAP2	2.02E-127	-0.307449286	0.036	0.259	5.32E-123
PMM1	8.52E-124	-0.309436074	0.067	0.247	2.25E-119
NDUFA4	2.43E-167	-0.313129856	0.848	0.932	6.41E-163
ITM2B	1.01E-96	-0.313409232	0.993	0.976	2.67E-92
CXCL5	2.46E-68	-0.314388406	0.002	0.112	6.49E-64
C14orf1	1.11E-123	-0.315713886	0.039	0.233	2.92E-119
MRPL14	4.91E-119	-0.318225867	0.238	0.429	1.29E-114
FHL1	3.88E-74	-0.319023162	0.007	0.206	1.02E-69
S100A11	6.19E-68	-0.321038945	0.993	0.969	1.63E-63
SECISBP2L	2.29E-120	-0.32121105	0.141	0.332	6.04E-116
DYNLRB1	4.37E-139	-0.321599105	0.386	0.61	1.15E-134
HLA-DRB1	1.19E-42	-0.322835754	0.977	0.922	3.15E-38
VSIG4	1.45E-31	-0.323595713	0.449	0.405	3.82E-27
EFHC1	5.35E-87	-0.32616111	0.03	0.124	1.41E-82
TSPAN13	1.40E-83	-0.326362819	0.009	0.2	3.70E-79
LRRC23	2.07E-91	-0.326671109	0.052	0.155	5.45E-87
NQO1	2.16E-85	-0.326934791	0.011	0.156	5.69E-81
C10orf10	6.60E-76	-0.32854079	0.011	0.103	1.74E-71
TPM1	3.59E-114	-0.329739966	0.062	0.219	9.46E-110
WDR54	3.20E-91	-0.329850098	0.022	0.127	8.45E-87
POLR2I	2.31E-110	-0.332356724	0.202	0.36	6.09E-106
SOD1	1.21E-125	-0.332547418	0.511	0.699	3.19E-121
IFI6	6.64E-62	-0.333132461	0.311	0.411	1.75E-57
TTN	1.71E-65	-0.334218767	0.006	0.13	4.52E-61
IL3RA	7.31E-124	-0.335693064	0.074	0.263	1.93E-119
ARL6IP1	3.23E-113	-0.336317229	0.43	0.596	8.51E-109
DLC1	3.70E-117	-0.336392669	0.027	0.208	9.77E-113
NNMT	6.70E-62	-0.336867842	0.005	0.145	1.77E-57
RPS4Y1	1.02E-82	-0.337940035	0.378	0.582	2.69E-78
NUCB2	6.32E-103	-0.338609149	0.158	0.296	1.67E-98
TMEM14C	7.38E-156	-0.339680074	0.356	0.605	1.95E-151
APP	1.25E-59	-0.340834172	0.309	0.35	3.29E-55
PCBD1	9.90E-153	-0.341278853	0.181	0.417	2.61E-148
TUBA1B	3.03E-93	-0.341592714	0.671	0.76	7.98E-89
RAB13	9.22E-146	-0.343922593	0.213	0.465	2.43E-141
PPIC	6.03E-54	-0.344316829	0.003	0.264	1.59E-49
MSMO1	5.24E-129	-0.346796297	0.052	0.236	1.38E-124
MIF	5.44E-175	-0.347761344	0.865	0.939	1.43E-170
CD63	9.83E-165	-0.349279382	0.916	0.95	2.59E-160
YWHAH	2.42E-121	-0.349816305	0.353	0.548	6.39E-117
MT-CYB	1.36E-163	-0.349892585	0.999	0.994	3.58E-159
NEDD4L	9.49E-122	-0.350606127	0.023	0.232	2.50E-117
LIMCH1	9.55E-87	-0.350797132	0.008	0.216	2.52E-82
CYB5R3	4.40E-159	-0.351146229	0.275	0.528	1.16E-154
MAOA	5.17E-132	-0.351410517	0.052	0.236	1.36E-127
TUBB	4.81E-99	-0.352030614	0.486	0.608	1.27E-94
MDH1	8.52E-149	-0.352908863	0.29	0.508	2.25E-144
MT-ND3	4.77E-120	-0.353221086	0.999	0.993	1.26E-115
GYPC	1.43E-108	-0.353710686	0.278	0.408	3.77E-104
ABCG1	4.39E-144	-0.354211782	0.067	0.284	1.16E-139
UBB	3.16E-157	-0.354688744	0.892	0.954	8.33E-153
FAM177A1	4.05E-130	-0.355082832	0.228	0.426	1.07E-125
WIF1	6.43E-38	-0.356212954	0.002	0.145	1.70E-33
CRNDE	1.53E-87	-0.356831717	0.008	0.216	4.04E-83
SLC44A4	2.60E-54	-0.358597923	0.002	0.121	6.86E-50
ALPL	2.79E-60	-0.358963055	0.005	0.154	7.35E-56
TMC5	3.28E-58	-0.360301042	0.004	0.156	8.64E-54
EFEMP1	1.61E-38	-0.362166649	0.002	0.184	4.26E-34
HLA-DQB1	2.26E-55	-0.362359231	0.796	0.75	5.96E-51
ESAM	8.30E-67	-0.362854074	0.005	0.162	2.19E-62
HMGN1	5.63E-173	-0.363527117	0.366	0.643	1.48E-168
TMEM59	3.09E-172	-0.367107759	0.709	0.85	8.15E-168
TAGLN	8.80E-50	-0.369269532	0.097	0.115	2.32E-45
MBIP	3.02E-144	-0.370264919	0.05	0.254	7.96E-140
C4BPA	1.71E-76	-0.370519301	0.007	0.15	4.52E-72
MYL12B	4.26E-198	-0.371252749	0.903	0.95	1.12E-193
SELM	4.22E-155	-0.371686837	0.045	0.294	1.11E-150
PPA1	4.15E-138	-0.371977662	0.299	0.507	1.09E-133
MT-ND5	8.72E-156	-0.37213503	0.992	0.989	2.30E-151
SDR16C5	5.92E-46	-0.374366048	0.003	0.17	1.56E-41
CD7	1.03E-87	-0.374971252	0.018	0.105	2.71E-83
DAB2	4.97E-150	-0.376592593	0.126	0.362	1.31E-145
SRI	8.62E-131	-0.376847961	0.346	0.538	2.27E-126
SLCO2B1	9.89E-156	-0.378513102	0.066	0.292	2.61E-151
HLA-DRA	6.55E-47	-0.378860986	0.985	0.914	1.73E-42
CNN3	9.07E-95	-0.379689806	0.009	0.226	2.39E-90
EFNA1	2.98E-90	-0.380729847	0.007	0.212	7.85E-86
FGGY	8.87E-129	-0.38096966	0.024	0.224	2.34E-124
ABCA3	2.29E-49	-0.382579272	0.003	0.161	6.05E-45
DUOX1	2.89E-43	-0.382947381	0.002	0.196	7.63E-39
CAV2	1.52E-93	-0.384503731	0.009	0.176	4.00E-89
DMKN	4.03E-64	-0.387003165	0.004	0.212	1.06E-59
PRDX6	7.34E-200	-0.388052351	0.506	0.735	1.94E-195
CIB1	1.77E-135	-0.396215672	0.52	0.668	4.68E-131
CD99	1.14E-134	-0.397308969	0.66	0.761	3.02E-130
NPM1	1.64E-242	-0.405687898	0.865	0.945	4.33E-238
CITED2	3.89E-106	-0.40713446	0.378	0.561	1.02E-101
RMDN3	3.47E-181	-0.408660722	0.072	0.338	9.14E-177
SYNE1	1.38E-156	-0.409210162	0.08	0.291	3.63E-152
HMGN3	2.68E-145	-0.410244413	0.578	0.715	7.07E-141
CTSW	1.39E-84	-0.413312748	0.007	0.14	3.67E-80
SLC39A8	7.91E-109	-0.419148819	0.087	0.215	2.09E-104
LAMP1	5.50E-195	-0.419687741	0.396	0.654	1.45E-190
RP11-598F7.3	1.69E-141	-0.42035236	0.034	0.216	4.45E-137
ANXA2	2.60E-150	-0.422448498	0.897	0.888	6.87E-146
CEACAM6	5.00E-82	-0.429499894	0.008	0.102	1.32E-77
GSTP1	2.61E-157	-0.430780943	0.974	0.973	6.89E-153
GPX4	2.31E-220	-0.432598972	0.911	0.937	6.09E-216
C12orf75	8.99E-79	-0.43462564	0.006	0.143	2.37E-74
MYL9	2.36E-111	-0.437280638	0.016	0.147	6.21E-107
HINT1	1.47E-288	-0.437623856	0.801	0.927	3.88E-284
CLIC3	2.74E-76	-0.437944368	0.006	0.186	7.24E-72
LY6E	2.77E-149	-0.438709957	0.56	0.701	7.31E-145
PMP22	3.19E-165	-0.438808333	0.033	0.271	8.41E-161
DBI	1.49E-205	-0.439992741	0.754	0.858	3.93E-201
PPARG	2.06E-174	-0.442639786	0.05	0.285	5.44E-170
EPCAM	5.71E-83	-0.443311077	0.005	0.235	1.51E-78
CD151	3.94E-191	-0.444157456	0.29	0.544	1.04E-186
MALL	8.27E-73	-0.444880948	0.004	0.192	2.18E-68
PTRF	7.34E-112	-0.446546904	0.012	0.19	1.94E-107
LMO7	1.41E-92	-0.449270374	0.006	0.227	3.72E-88
ANXA4	5.69E-203	-0.449304311	0.202	0.485	1.50E-198
EGR1	9.65E-73	-0.450463298	0.22	0.39	2.54E-68
C8orf4	2.34E-116	-0.45083254	0.015	0.165	6.18E-112
CTSL	1.09E-107	-0.453767122	0.307	0.48	2.89E-103
BCAM	1.44E-77	-0.456634467	0.005	0.241	3.79E-73
AKR1C2	1.53E-65	-0.46012608	0.004	0.172	4.03E-61
NKX2-1	1.19E-94	-0.461954654	0.006	0.205	3.14E-90
GDF15	3.71E-114	-0.462417077	0.013	0.147	9.78E-110
RPS27L	1.19E-237	-0.462425697	0.578	0.781	3.13E-233
CST7	6.40E-102	-0.463671624	0.019	0.113	1.69E-97
GNG11	4.76E-105	-0.465946943	0.017	0.122	1.26E-100
PERP	2.45E-107	-0.465947372	0.008	0.231	6.48E-103
CALCRL	1.77E-59	-0.466672576	0.107	0.118	4.66E-55
SUSD2	2.14E-57	-0.466853182	0.003	0.177	5.64E-53
CLDN3	8.63E-47	-0.467445384	0.002	0.181	2.28E-42
CTSC	4.08E-106	-0.468366527	0.681	0.681	1.08E-101
CLDN7	3.64E-110	-0.472587532	0.01	0.296	9.60E-106
CD3E	1.69E-96	-0.47697755	0.008	0.111	4.45E-92
ENG	5.58E-153	-0.482107844	0.15	0.326	1.47E-148
RBP4	6.22E-67	-0.486212923	0.004	0.164	1.64E-62
ATPIF1	2.60E-180	-0.486811862	0.514	0.679	6.86E-176
CD52	5.60E-63	-0.487549622	0.522	0.565	1.48E-58
DHCR24	3.63E-146	-0.48842663	0.019	0.248	9.57E-142
C12orf57	3.92E-238	-0.489098371	0.307	0.626	1.03E-233
ARHGAP18	1.87E-216	-0.489541691	0.162	0.441	4.92E-212
INHBA	3.34E-147	-0.490192311	0.028	0.205	8.81E-143
STOM	8.35E-188	-0.490305205	0.254	0.476	2.20E-183
ALDH1A1	1.50E-191	-0.491201912	0.1	0.348	3.96E-187
TAGLN2	1.99E-250	-0.49150318	0.789	0.899	5.24E-246
SYNE2	2.30E-145	-0.492272078	0.017	0.271	6.07E-141
DCXR	1.44E-200	-0.492385385	0.263	0.493	3.79E-196
CETN2	3.39E-119	-0.492563131	0.036	0.141	8.93E-115
CXCL3	7.83E-41	-0.494423498	0.217	0.333	2.06E-36
C3	6.38E-132	-0.497323968	0.016	0.184	1.68E-127
GPRC5A	3.51E-126	-0.497479655	0.012	0.174	9.25E-122
DYNLL1	6.88E-184	-0.505723157	0.724	0.806	1.81E-179
IFT57	2.20E-174	-0.505759153	0.095	0.287	5.80E-170
ADGRF5	2.37E-118	-0.507163973	0.009	0.252	6.25E-114
MORN2	1.67E-123	-0.508444883	0.038	0.148	4.40E-119
GLDN	1.19E-189	-0.508464933	0.068	0.291	3.15E-185
CD69	4.74E-78	-0.512802662	0.11	0.179	1.25E-73
PLA2G16	4.69E-265	-0.512846715	0.105	0.473	1.24E-260
CYSTM1	1.09E-218	-0.513296458	0.186	0.457	2.87E-214
NGFRAP1	5.25E-175	-0.513980588	0.028	0.274	1.39E-170
CAPG	1.11E-114	-0.514013875	0.587	0.575	2.92E-110
MLPH	3.46E-89	-0.517865106	0.006	0.318	9.13E-85
CRIP2	1.08E-134	-0.518564679	0.015	0.207	2.85E-130
PRSS23	2.31E-100	-0.521356474	0.01	0.134	6.11E-96
SMIM22	2.49E-91	-0.52231574	0.005	0.185	6.57E-87
VAT1	8.72E-245	-0.523824865	0.098	0.409	2.30E-240
LMNA	4.97E-224	-0.523940985	0.277	0.638	1.31E-219
C16orf89	6.77E-79	-0.524179231	0.004	0.198	1.79E-74
ALCAM	3.85E-251	-0.524720482	0.111	0.456	1.02E-246
FASN	3.64E-151	-0.524863432	0.032	0.194	9.61E-147
PON2	6.99E-190	-0.524975065	0.033	0.326	1.84E-185
PTMS	2.59E-269	-0.526403492	0.104	0.477	6.84E-265
EGFL7	2.08E-133	-0.526586631	0.035	0.157	5.48E-129
ALDH2	1.03E-225	-0.527301242	0.623	0.753	2.72E-221
SDPR	9.51E-140	-0.52879174	0.023	0.169	2.51E-135
LPL	8.08E-215	-0.534773375	0.047	0.339	2.13E-210
S100A13	3.77E-201	-0.536222113	0.027	0.373	9.94E-197
SDC4	7.36E-199	-0.538317165	0.101	0.334	1.94E-194
LDHB	1.04E-294	-0.538660562	0.546	0.777	2.75E-290
ATP1B1	4.54E-240	-0.538794934	0.1	0.412	1.20E-235
CALM1	0	-0.539983822	0.884	0.94	0
SLC9A3R2	1.41E-166	-0.547260809	0.032	0.229	3.72E-162
C19orf33	6.71E-145	-0.551051377	0.015	0.234	1.77E-140
AGER	1.06E-106	-0.553017029	0.029	0.112	2.79E-102
TREM2	9.02E-203	-0.554144453	0.036	0.289	2.38E-198
CTGF	7.97E-74	-0.558760502	0.004	0.126	2.10E-69
HLA-DQA1	1.12E-97	-0.558892145	0.513	0.618	2.96E-93
PLA2G1B	3.19E-87	-0.559683472	0.006	0.148	8.42E-83
HYAL2	3.69E-147	-0.55970979	0.04	0.177	9.74E-143
CYP27A1	3.22E-215	-0.560180322	0.12	0.37	8.50E-211
TACC2	2.15E-129	-0.561278238	0.012	0.218	5.67E-125
PIFO	4.85E-75	-0.561338642	0.005	0.101	1.28E-70
PEBP4	8.38E-97	-0.568192546	0.007	0.177	2.21E-92
TSC22D1	8.99E-218	-0.569598606	0.098	0.352	2.37E-213
IGFBP2	3.59E-119	-0.569685539	0.013	0.138	9.47E-115
SOD3	1.22E-112	-0.572692403	0.009	0.181	3.23E-108
MT-ND4L	0	-0.574481837	0.996	0.993	0
GSN	1.24E-180	-0.577917067	0.486	0.588	3.27E-176
LGALS3BP	2.65E-265	-0.580953034	0.063	0.435	6.99E-261
AKR1C3	3.02E-128	-0.587779783	0.009	0.312	7.97E-124
CYR61	1.25E-95	-0.588122317	0.006	0.175	3.29E-91
C1QA	3.83E-52	-0.589368951	0.514	0.554	1.01E-47
FXYD3	5.51E-98	-0.589465012	0.005	0.239	1.45E-93
SPINT2	1.20E-275	-0.600684074	0.168	0.46	3.16E-271
APOC4-APOC2	4.61E-121	-0.605677899	0.016	0.122	1.22E-116
CKB	3.35E-181	-0.608083727	0.027	0.23	8.85E-177
CTSH	3.45E-198	-0.614830569	0.709	0.742	9.09E-194
HPGD	7.95E-213	-0.617551218	0.042	0.286	2.10E-208
SCD	8.55E-208	-0.618292378	0.029	0.323	2.26E-203
SFTA3	1.90E-131	-0.62224492	0.011	0.216	5.00E-127
SPARC	1.30E-149	-0.626887308	0.024	0.167	3.42E-145
CLDN18	5.63E-118	-0.631691143	0.009	0.17	1.48E-113
ID3	2.46E-170	-0.636572503	0.134	0.357	6.49E-166
LAMP3	3.44E-139	-0.639005356	0.014	0.177	9.06E-135
MT1E	1.90E-161	-0.64204496	0.085	0.279	5.02E-157
TSTD1	1.63E-243	-0.643734022	0.049	0.337	4.29E-239
EPHX1	1.67E-252	-0.645375539	0.045	0.373	4.40E-248
PRDX1	0	-0.648424899	0.829	0.936	0
SPTBN1	1.38E-244	-0.649730144	0.052	0.333	3.65E-240
SELENBP1	2.87E-133	-0.650745002	0.009	0.27	7.56E-129
MCEMP1	1.46E-164	-0.65404984	0.235	0.354	3.85E-160
S100A14	3.33E-157	-0.654701577	0.016	0.2	8.77E-153
TSPAN3	0	-0.655521942	0.175	0.499	0
FABP3	1.52E-136	-0.656260678	0.016	0.143	4.00E-132
CD81	0	-0.656920523	0.202	0.612	0
CES1	1.82E-159	-0.658680215	0.171	0.326	4.80E-155
SEPP1	4.86E-171	-0.662340119	0.066	0.319	1.28E-166
FOLR1	2.42E-117	-0.664116683	0.008	0.262	6.37E-113
IGFBP4	4.51E-172	-0.667496876	0.018	0.232	1.19E-167
C1QC	3.13E-63	-0.669777368	0.425	0.529	8.25E-59
PRDX5	5.63E-271	-0.675877247	0.745	0.815	1.48E-266
AQP1	3.03E-128	-0.677055331	0.009	0.213	7.99E-124
TACSTD2	3.50E-96	-0.679871461	0.005	0.226	9.23E-92
TXN	0	-0.680508878	0.77	0.914	0
STMN1	3.49E-273	-0.685975876	0.059	0.383	9.20E-269
ADIRF	8.44E-186	-0.686773067	0.018	0.245	2.23E-181
IFITM1	1.78E-103	-0.688652063	0.221	0.322	4.70E-99
A2M	1.66E-186	-0.689074186	0.029	0.211	4.37E-182
RAMP2	3.31E-135	-0.689687518	0.02	0.128	8.73E-131
AK1	1.25E-175	-0.689973457	0.017	0.289	3.28E-171
SAA1	1.13E-76	-0.694227562	0.005	0.113	2.99E-72
AQP3	3.24E-155	-0.708004433	0.01	0.419	8.54E-151
MGST3	0	-0.709557188	0.637	0.843	0
KRT7	4.84E-158	-0.724654914	0.018	0.181	1.28E-153
TM4SF1	5.97E-168	-0.735633956	0.014	0.223	1.58E-163
OLR1	3.04E-209	-0.737870177	0.14	0.37	8.02E-205
PDLIM1	2.12E-265	-0.748916667	0.028	0.529	5.58E-261
KRT18	1.59E-181	-0.761278465	0.013	0.296	4.19E-177
CLU	6.22E-105	-0.761891519	0.153	0.209	1.64E-100
AGR3	3.17E-130	-0.764713751	0.007	0.209	8.35E-126
CSTB	0	-0.767901463	0.877	0.952	0
AGR2	1.17E-110	-0.773948402	0.006	0.218	3.08E-106
TPPP3	3.24E-125	-0.775281172	0.021	0.105	8.54E-121
PPDPF	0	-0.775403108	0.836	0.959	0
TSPAN1	3.41E-81	-0.781145423	0.004	0.113	9.00E-77
KRT8	3.74E-165	-0.801348931	0.01	0.279	9.86E-161
CRIP1	5.77E-308	-0.802569927	0.635	0.754	1.52E-303
CTSD	8.77E-256	-0.810494009	0.961	0.896	2.31E-251
CYP4B1	7.41E-91	-0.813457783	0.003	0.223	1.95E-86
CXCL17	4.80E-111	-0.815313541	0.006	0.22	1.27E-106
IL7R	1.01E-238	-0.818874407	0.03	0.267	2.66E-234
GPX3	3.56E-290	-0.828246298	0.06	0.347	9.40E-286
PIGR	2.59E-152	-0.828389759	0.009	0.228	6.84E-148
NKG7	2.35E-57	-0.829488533	0.22	0.125	6.20E-53
CLDN4	3.82E-97	-0.831059264	0.004	0.264	1.01E-92
TFPI	3.83E-258	-0.837072231	0.038	0.301	1.01E-253
TUBB4B	7.79E-277	-0.855953238	0.323	0.521	2.05E-272
C1QB	4.44E-94	-0.864676722	0.448	0.544	1.17E-89
RGCC	0	-0.868958105	0.241	0.576	0
PEBP1	0	-0.870825814	0.35	0.83	0
CLDN5	1.45E-147	-0.871709403	0.023	0.122	3.84E-143
MGST1	8.82E-249	-0.877040313	0.342	0.469	2.33E-244
GPNMB	0	-0.881376124	0.061	0.369	0
SFTPD	5.20E-163	-0.888983802	0.013	0.183	1.37E-158
IL32	1.08E-204	-0.906962382	0.023	0.192	2.86E-200
FN1	1.19E-228	-0.915729049	0.064	0.287	3.15E-224
MUC1	6.00E-194	-0.91990427	0.013	0.256	1.58E-189
RNASE1	3.53E-157	-0.922478972	0.345	0.49	9.31E-153
ELF3	1.57E-156	-0.931472469	0.008	0.248	4.15E-152
SERPING1	0	-0.932734364	0.111	0.505	0
CAV1	2.53E-227	-0.939698922	0.027	0.221	6.67E-223
DSTN	0	-0.940712088	0.377	0.732	0
KRT19	3.91E-208	-0.950283947	0.013	0.276	1.03E-203
EMP2	1.21E-249	-0.95194935	0.022	0.334	3.19E-245
LGALS3	0	-0.953298503	0.864	0.939	0
MRC1	1.72E-261	-0.956691574	0.21	0.424	4.54E-257
ID1	6.62E-271	-0.957473304	0.058	0.273	1.75E-266
MGP	4.06E-151	-0.979525995	0.018	0.119	1.07E-146
FBP1	0	-0.995653965	0.402	0.589	0
CCL5	1.06E-154	-1.004097265	0.028	0.124	2.80E-150
GCHFR	0	-1.027610797	0.149	0.486	0
EPAS1	0	-1.029171136	0.056	0.315	0
MARCO	8.54E-277	-1.037461044	0.225	0.379	2.25E-272
CD59	0	-1.049619765	0.194	0.664	0
NUPR1	0	-1.063088427	0.027	0.557	0
IGFBP7	1.36E-200	-1.067163453	0.23	0.27	3.60E-196
IFI27	2.14E-289	-1.105703472	0.057	0.268	5.63E-285
SPARCL1	1.27E-192	-1.170411428	0.032	0.145	3.35E-188
CD9	0	-1.242566151	0.321	0.858	0
FABP5	0	-1.243095688	0.391	0.757	0
WFDC2	0	-1.253118492	0.035	0.306	0
SFTA2	5.52E-268	-1.263456035	0.028	0.218	1.46E-263
TIMP3	2.91E-233	-1.265161795	0.032	0.175	7.67E-229
CAPS	2.71E-164	-1.26899189	0.022	0.11	7.15E-160
SLC34A2	3.95E-281	-1.290459446	0.024	0.26	1.04E-276
ACP5	0	-1.32807664	0.214	0.539	0
ALOX5AP	0	-1.377697888	0.291	0.55	0
CCL18	0	-1.412699078	0.02	0.26	0
HOPX	0	-1.43281516	0.091	0.308	0
CYB5A	0	-1.460414606	0.326	0.744	0
APOE	0	-1.814540342	0.192	0.519	0
SCGB3A2	5.22E-279	-1.928956188	0.036	0.165	1.38E-274
NAPSA	0	-1.961100652	0.044	0.212	0
PGC	2.33E-273	-1.96234637	0.023	0.165	6.14E-269
FABP4	0	-2.011637349	0.063	0.316	0
APOC1	0	-2.233863902	0.344	0.642	0
SFTPA2	0	-2.729531282	0.079	0.221	0
SLPI	0	-2.762477877	0.313	0.5	0
SFTPA1	0	-2.959387765	0.111	0.238	0
SCGB3A1	0	-2.968385095	0.227	0.392	0
SFTPB	0	-3.177437206	0.239	0.372	0
SCGB1A1	0	-3.33213106	0.111	0.242	0
SFTPC	0	-4.051203131	0.659	0.574	0
