## Supplementary material for "Single-cell RNA-sequencing reveals profibrotic roles of distinct epithelial and mesenchymal lineages in pulmonary fibrosis": Proliferating_Macrophages_vsall_control_.csv

	p_val	avg_logFC	pct.1	pct.2	p_val_adj
STMN1	6.42E-97	2.102315359	0.98	0.35	1.69E-92
H2AFZ	2.12E-285	1.694617394	1	0.753	5.60E-281
TUBB	5.94E-154	1.686416784	0.995	0.594	1.57E-149
UBE2C	2.93E-11	1.615566118	0.785	0.014	7.72E-07
TYMS	3.00E-11	1.578734467	0.795	0.026	7.92E-07
TUBA1B	5.82E-144	1.551909298	0.99	0.751	1.54E-139
HMGN2	2.67E-304	1.548319512	1	0.88	7.05E-300
HIST1H4C	4.65E-74	1.474337753	0.83	0.364	1.23E-69
RRM2	4.66E-06	1.337137927	0.675	0.016	0.12281546
PTTG1	5.20E-51	1.2556895	0.705	0.073	1.37E-46
HMGB2	6.88E-63	1.243183764	0.87	0.361	1.82E-58
MKI67	1.66E-09	1.237672113	0.725	0.017	4.37E-05
NUSAP1	2.20E-22	1.223863613	0.725	0.028	5.80E-18
ARL6IP1	9.58E-107	1.18512705	0.965	0.579	2.53E-102
KIAA0101	4.92E-19	1.14438144	0.73	0.025	1.30E-14
CCL18	2.82E-07	1.129469263	0.69	0.236	0.007440496
HBB	0.005631389	1.127857367	0.045	0.127	1
CDK1	1.51E-31	1.11002601	0.705	0.031	3.99E-27
VIM	1.59E-31	1.089845363	0.995	0.823	4.20E-27
FABP4	1.05E-05	1.05029494	0.775	0.29	0.276858366
TOP2A	3.47E-13	1.030661359	0.625	0.022	9.16E-09
CENPF	1.86E-21	1.024412623	0.625	0.031	4.92E-17
TK1	1.25E-32	1.01254361	0.745	0.035	3.31E-28
ANP32B	9.67E-107	0.995736509	0.95	0.585	2.55E-102
LGALS1	3.39E-32	0.991540528	0.975	0.717	8.95E-28
MS4A4A	3.47E-27	0.957119864	0.895	0.349	9.14E-23
RHEB	3.00E-125	0.9374771	0.945	0.505	7.90E-121
AKR1C2	3.30E-12	0.929467632	0.59	0.154	8.72E-08
H2AFV	1.86E-94	0.917744701	0.9	0.455	4.89E-90
CDKN3	7.60E-33	0.910458337	0.635	0.02	2.01E-28
FN1	2.97E-08	0.909241834	0.675	0.265	0.000784499
DEK	8.37E-95	0.907816304	0.94	0.47	2.21E-90
RBP4	3.30E-10	0.905822154	0.58	0.147	8.71E-06
HMGB1	1.68E-141	0.904012698	0.99	0.947	4.43E-137
GGH	3.30E-109	0.903761572	0.725	0.076	8.71E-105
CKS1B	9.89E-134	0.899750063	0.795	0.158	2.61E-129
MARCO	3.86E-10	0.89678691	0.835	0.362	1.02E-05
CDT1	1.10E-28	0.893938363	0.6	0.02	2.91E-24
CENPU	8.55E-48	0.885871325	0.655	0.042	2.25E-43
APOC1	2.58E-09	0.873479454	0.9	0.613	6.80E-05
CKS2	1.37E-27	0.867109342	0.76	0.23	3.61E-23
PLP2	1.18E-59	0.860946705	0.87	0.424	3.12E-55
PCNA	3.20E-77	0.859995941	0.65	0.181	8.45E-73
CCNB2	2.43E-28	0.859822956	0.64	0.015	6.41E-24
TPX2	1.38E-16	0.816303874	0.575	0.015	3.63E-12
TUBA1C	1.17E-60	0.797566608	0.81	0.393	3.07E-56
CENPW	8.30E-79	0.789302121	0.71	0.084	2.19E-74
KPNA2	4.03E-66	0.788436652	0.61	0.132	1.06E-61
BIRC5	1.70E-11	0.786729861	0.62	0.014	4.49E-07
ALOX5AP	1.50E-10	0.781248763	0.955	0.524	3.95E-06
DUT	1.10E-63	0.775570463	0.775	0.422	2.90E-59
SMC4	1.86E-51	0.769733209	0.745	0.18	4.89E-47
AKR1C3	2.80E-18	0.767644604	0.71	0.282	7.39E-14
GPNMB	3.77E-11	0.764893707	0.85	0.338	9.94E-07
SAC3D1	5.81E-137	0.759808487	0.54	0.085	1.53E-132
CDC20	3.42E-08	0.754349113	0.495	0.014	0.000901899
RETN	1.54E-09	0.735486473	0.69	0.241	4.08E-05
CXCL3	6.08E-06	0.718846834	0.72	0.32	0.160313488
ASPM	7.34E-09	0.709086974	0.5	0.011	0.000193508
C1QB	1.09E-05	0.701614819	0.93	0.533	0.288024218
RAD51AP1	3.29E-104	0.692385742	0.64	0.033	8.69E-100
SNX10	5.81E-19	0.682024826	0.865	0.394	1.53E-14
HN1	8.72E-32	0.681177491	0.84	0.423	2.30E-27
MTHFD2	3.71E-45	0.680551569	0.68	0.232	9.78E-41
CTSL	7.80E-15	0.679641079	0.845	0.462	2.06E-10
CES1	6.27E-08	0.672537956	0.68	0.31	0.001654523
PKMYT1	1.11E-19	0.671795128	0.495	0.01	2.93E-15
CCNB1	8.00E-32	0.669206249	0.49	0.033	2.11E-27
H2AFX	9.15E-48	0.667696389	0.64	0.138	2.41E-43
MAD2L1	8.69E-38	0.659723197	0.66	0.04	2.29E-33
GRN	2.26E-14	0.659478707	0.985	0.741	5.96E-10
HMMR	2.71E-26	0.656746521	0.48	0.013	7.15E-22
SNHG12	8.42E-40	0.656253963	0.57	0.268	2.22E-35
C1QC	1.56E-05	0.65539853	0.935	0.517	0.41211153
ZWINT	2.53E-51	0.654147662	0.605	0.036	6.67E-47
RAN	3.46E-69	0.649069341	0.95	0.743	9.13E-65
LYZ	2.40E-07	0.647649901	0.98	0.658	0.006331228
MND1	2.41E-57	0.645472805	0.56	0.013	6.37E-53
PRC1	1.50E-48	0.6384974	0.54	0.026	3.97E-44
RPS27L	3.23E-43	0.634441368	0.95	0.761	8.51E-39
PLK1	3.14E-17	0.634035358	0.49	0.009	8.27E-13
APOE	8.38E-05	0.633629394	0.86	0.487	1
AGRP	6.10E-18	0.632211073	0.45	0.132	1.61E-13
CAPG	1.71E-12	0.629958697	0.95	0.574	4.52E-08
FAM111A	2.66E-64	0.627260909	0.635	0.197	7.01E-60
MIS18BP1	1.71E-38	0.617929779	0.75	0.315	4.52E-34
HEXB	2.21E-21	0.613137522	0.895	0.485	5.84E-17
CSTA	4.84E-18	0.612474473	0.825	0.338	1.28E-13
CD52	7.03E-08	0.609290181	0.915	0.559	0.001854442
MNDA	4.10E-14	0.604675635	0.785	0.337	1.08E-09
CD68	1.32E-08	0.597176223	0.935	0.613	0.000347532
CTSD	1.53E-11	0.59703181	0.97	0.901	4.02E-07
PLIN2	4.20E-12	0.596492926	0.825	0.457	1.11E-07
YWHAH	1.26E-26	0.591209155	0.925	0.528	3.33E-22
LSM4	1.36E-56	0.590707991	0.795	0.403	3.59E-52
UBE2T	2.24E-37	0.590144498	0.465	0.045	5.91E-33
MDH1	6.79E-35	0.588033847	0.86	0.486	1.79E-30
LGALS3	3.25E-18	0.587967364	0.94	0.932	8.57E-14
TMEM106C	3.73E-32	0.583510425	0.54	0.115	9.85E-28
CYP27A1	4.06E-12	0.582220832	0.785	0.345	1.07E-07
MCEMP1	3.27E-07	0.581935715	0.78	0.341	0.008630365
KIF20B	1.34E-42	0.579518828	0.56	0.068	3.54E-38
SMC2	3.86E-51	0.577799592	0.615	0.113	1.02E-46
TMPO	1.92E-34	0.573595958	0.63	0.172	5.06E-30
CKAP2	6.54E-86	0.571960266	0.545	0.086	1.72E-81
TROAP	1.25E-51	0.568758677	0.52	0.01	3.29E-47
ATAD2	1.50E-39	0.564683966	0.525	0.065	3.96E-35
AURKB	5.05E-32	0.560312103	0.51	0.009	1.33E-27
VPS29	6.37E-40	0.557016151	0.88	0.512	1.68E-35
YBX1	3.00E-34	0.556340009	1	0.946	7.90E-30
CRIP1	1.45E-11	0.554448472	0.975	0.742	3.81E-07
CENPM	2.75E-13	0.549721297	0.54	0.067	7.26E-09
CCDC88A	1.16E-20	0.548371009	0.84	0.352	3.05E-16
MCM7	8.80E-27	0.547695657	0.465	0.084	2.32E-22
SKA2	9.27E-65	0.546061691	0.625	0.119	2.44E-60
NUF2	7.62E-26	0.545535066	0.475	0.012	2.01E-21
LDHA	4.36E-38	0.543748438	0.965	0.747	1.15E-33
PGD	4.57E-18	0.539366229	0.905	0.529	1.21E-13
GTSE1	1.59E-19	0.538680698	0.465	0.008	4.21E-15
CMC2	1.27E-59	0.536686699	0.72	0.266	3.35E-55
NRM	1.22E-62	0.536214941	0.585	0.057	3.20E-58
CCNA2	1.91E-10	0.534212912	0.52	0.013	5.04E-06
CLSPN	1.10E-14	0.5340269	0.445	0.016	2.90E-10
DTYMK	1.37E-67	0.530692191	0.585	0.106	3.61E-63
GSTO1	1.44E-19	0.530157581	0.915	0.566	3.79E-15
PPT1	2.35E-18	0.528514826	0.875	0.455	6.20E-14
CENPK	1.54E-32	0.527312895	0.54	0.05	4.06E-28
CENPA	1.42E-50	0.525235267	0.45	0.009	3.75E-46
CD163	5.88E-06	0.52247604	0.885	0.431	0.155154994
GYPC	4.90E-15	0.522037749	0.815	0.393	1.29E-10
GAPDH	1.76E-23	0.520564705	1	0.976	4.65E-19
TAGLN2	1.98E-25	0.520140508	0.985	0.888	5.21E-21
NCAPG	7.74E-30	0.519747209	0.47	0.012	2.04E-25
RP11-598F7.3	2.15E-08	0.51876954	0.56	0.197	0.000566942
CENPE	6.23E-38	0.517514078	0.44	0.027	1.64E-33
S100A10	2.35E-13	0.51647175	0.995	0.907	6.19E-09
VSIG4	4.12E-06	0.515230981	0.89	0.406	0.108617253
MS4A6A	6.92E-07	0.512530081	0.78	0.325	0.018242916
PHF19	4.22E-46	0.512213888	0.515	0.047	1.11E-41
ASF1B	1.44E-16	0.51114954	0.43	0.022	3.80E-12
SLC7A7	8.14E-14	0.509495042	0.74	0.365	2.15E-09
GCHFR	6.77E-07	0.50679118	0.81	0.453	0.017867535
ANLN	1.17E-15	0.506177226	0.475	0.009	3.08E-11
CASC5	5.12E-24	0.506007387	0.48	0.015	1.35E-19
TACC3	3.17E-65	0.501859828	0.53	0.073	8.36E-61
PTMA	1.47E-44	0.500137681	1	0.997	3.87E-40
NUDT1	7.12E-52	0.499271912	0.665	0.151	1.88E-47
C1QA	3.40E-239	0.496628398	0.925	0.548	8.97E-235
CTSZ	2.72E-15	0.49611806	0.8	0.424	7.17E-11
SPI1	6.59E-09	0.49599901	0.91	0.472	0.000173776
NUCKS1	1.26E-28	0.495962904	0.765	0.454	3.33E-24
DHFR	7.60E-31	0.494719371	0.465	0.056	2.01E-26
HLA-DRB1	9.83E-09	0.493476545	0.975	0.927	0.000259368
LYAR	3.72E-15	0.49187846	0.59	0.281	9.80E-11
ACP5	1.63E-05	0.49121806	0.89	0.507	0.430719183
LMNB1	1.09E-24	0.490667941	0.465	0.065	2.88E-20
C1orf162	3.64E-08	0.490192494	0.9	0.462	0.000960793
TUBB6	1.24E-29	0.4896176	0.63	0.17	3.27E-25
CSTB	1.67E-18	0.489113909	0.96	0.945	4.41E-14
FCER1G	1.91E-06	0.483740597	0.99	0.648	0.050488732
AP2S1	1.65E-24	0.482024005	0.95	0.63	4.35E-20
APOC4-APOC2	0.015888712	0.479132023	0.32	0.111	1
GDI2	5.24E-31	0.478953352	0.9	0.565	1.38E-26
HMGB3	2.78E-20	0.478873926	0.52	0.118	7.33E-16
PRDX3	1.22E-29	0.478642051	0.84	0.521	3.23E-25
S100A8	0.021176099	0.477634667	0.515	0.335	1
CTSC	4.44E-09	0.476880067	0.95	0.679	0.000117236
RAB13	2.12E-23	0.476845803	0.76	0.441	5.58E-19
RACGAP1	1.45E-85	0.476653079	0.52	0.042	3.84E-81
RPA3	3.65E-19	0.474388155	0.65	0.258	9.63E-15
PPP1CC	3.90E-38	0.472915493	0.75	0.41	1.03E-33
MZT1	7.77E-57	0.471643209	0.565	0.193	2.05E-52
MCM5	1.98E-37	0.468526908	0.505	0.109	5.23E-33
MPP1	6.77E-23	0.466004513	0.69	0.26	1.79E-18
EIF4EBP1	1.01E-23	0.465579499	0.71	0.34	2.67E-19
BLOC1S2	2.31E-31	0.465362116	0.665	0.294	6.10E-27
IFI30	8.24E-11	0.464812566	0.695	0.339	2.17E-06
EZH2	3.42E-33	0.463222069	0.4	0.041	9.03E-29
PPIA	2.77E-38	0.461545159	1	0.99	7.30E-34
SCCPDH	4.83E-25	0.460075213	0.66	0.296	1.27E-20
HIST1H1D	1.46E-10	0.459104979	0.33	0.123	3.85E-06
CEP55	9.48E-30	0.458776972	0.43	0.008	2.50E-25
CTSB	2.09E-08	0.458643842	0.965	0.763	0.000552001
MZT2B	1.44E-27	0.45690803	0.625	0.376	3.80E-23
HERC5	5.37E-25	0.45601809	0.47	0.107	1.42E-20
LSM5	1.64E-33	0.454373545	0.74	0.36	4.31E-29
FBP1	6.14E-06	0.453288608	0.915	0.57	0.161901461
HP1BP3	1.34E-25	0.452990896	0.715	0.379	3.53E-21
PHGDH	2.38E-20	0.452650346	0.4	0.066	6.27E-16
CKLF	4.45E-22	0.451669444	0.72	0.311	1.17E-17
STXBP2	3.97E-12	0.449229742	0.82	0.478	1.05E-07
CENPN	4.53E-75	0.447473249	0.51	0.047	1.20E-70
KIF11	8.59E-42	0.447457081	0.41	0.013	2.27E-37
NDC80	9.92E-27	0.447223274	0.45	0.015	2.62E-22
LAIR1	1.91E-16	0.44605792	0.765	0.32	5.03E-12
HIST1H1E	1.20E-12	0.445330449	0.35	0.246	3.18E-08
CPVL	1.78E-10	0.444780038	0.685	0.309	4.70E-06
PSMA6	6.32E-25	0.4447463	0.905	0.622	1.67E-20
HPGD	1.22E-05	0.444185586	0.675	0.262	0.322294221
CXCL5	0.000230346	0.442194024	0.385	0.1	1
H2AFY	7.87E-18	0.440966716	0.925	0.62	2.08E-13
RRM1	1.88E-38	0.44001822	0.455	0.107	4.95E-34
FTL	2.54E-07	0.439783772	1	0.999	0.006686625
UBE2S	5.34E-42	0.437260839	0.455	0.101	1.41E-37
MGST3	2.37E-16	0.4371647	0.935	0.824	6.24E-12
DBNDD2	1.61E-26	0.435527835	0.7	0.316	4.24E-22
HSD17B11	3.09E-21	0.433078348	0.785	0.478	8.16E-17
KIF2C	1.02E-50	0.432547198	0.42	0.007	2.70E-46
APIP	2.19E-20	0.430469832	0.7	0.342	5.77E-16
FAM96A	7.77E-25	0.430301572	0.82	0.453	2.05E-20
ANXA1	4.09E-12	0.427479847	0.96	0.862	1.08E-07
DLGAP5	3.05E-12	0.427297182	0.375	0.009	8.05E-08
RNASEH2A	1.17E-42	0.427244591	0.505	0.103	3.08E-38
HMOX1	1.17E-05	0.42683524	0.545	0.337	0.309276713
FABP5	2.81E-06	0.425463348	0.925	0.723	0.074140079
POC1A	3.68E-48	0.425184016	0.45	0.019	9.72E-44
CDCA3	4.14E-19	0.42504904	0.38	0.009	1.09E-14
SLC25A5	7.03E-23	0.42410214	0.98	0.901	1.85E-18
MT-CO2	9.57E-18	0.422689455	0.995	0.996	2.53E-13
DNMT1	8.14E-27	0.422304115	0.495	0.183	2.15E-22
DDB2	7.76E-40	0.421676706	0.495	0.129	2.05E-35
KIFC1	3.28E-21	0.420360521	0.375	0.016	8.66E-17
PFN1	2.33E-14	0.420083858	1	0.978	6.15E-10
SEC11A	7.32E-26	0.419837142	0.93	0.758	1.93E-21
BUB3	3.64E-25	0.418793765	0.65	0.289	9.59E-21
LGALS9	5.11E-13	0.417893569	0.715	0.368	1.35E-08
RGS10	7.67E-12	0.417742919	0.76	0.362	2.02E-07
CDCA5	3.48E-17	0.417227865	0.405	0.01	9.17E-13
CALM3	5.08E-17	0.414816724	0.605	0.365	1.34E-12
HNMT	1.91E-17	0.414705412	0.71	0.356	5.03E-13
DCK	8.54E-34	0.414484587	0.53	0.152	2.25E-29
FEN1	9.14E-30	0.413852606	0.405	0.052	2.41E-25
LAPTM5	4.57E-08	0.412456302	0.995	0.682	0.001205489
LPL	1.69E-07	0.411744598	0.665	0.31	0.004448216
CKAP2L	1.13E-31	0.411585723	0.39	0.008	2.99E-27
TKT	1.30E-16	0.410987613	0.905	0.722	3.44E-12
BAX	4.85E-17	0.41046953	0.865	0.51	1.28E-12
GUSB	1.44E-24	0.410143335	0.65	0.306	3.81E-20
PTMS	9.90E-16	0.410100839	0.75	0.441	2.61E-11
INHBA	0.000312335	0.409378489	0.58	0.187	1
RANBP1	4.80E-23	0.409145808	0.625	0.339	1.27E-18
HPRT1	1.07E-36	0.408889488	0.575	0.206	2.82E-32
TSPO	7.87E-11	0.406956745	0.96	0.83	2.08E-06
SMS	6.19E-23	0.406778244	0.735	0.374	1.63E-18
S100A11	1.27E-09	0.405488794	0.99	0.971	3.35E-05
SLC3A2	1.02E-14	0.405249599	0.715	0.467	2.69E-10
CCL20	0.031613102	0.404423219	0.235	0.092	1
NUP214	1.81E-22	0.404310076	0.575	0.261	4.77E-18
PYCARD	5.54E-10	0.404064682	0.88	0.496	1.46E-05
HADH	1.33E-31	0.403854967	0.615	0.243	3.52E-27
KIF23	3.18E-26	0.402531068	0.39	0.015	8.38E-22
SLC1A5	1.35E-27	0.40222549	0.575	0.201	3.57E-23
MINOS1	3.10E-17	0.401017555	0.76	0.418	8.16E-13
PSMG2	1.64E-26	0.400274633	0.79	0.471	4.33E-22
TCF19	1.19E-39	0.400268004	0.405	0.021	3.14E-35
GNG5	1.55E-29	0.39875678	0.985	0.94	4.08E-25
CD74	1.30E-06	0.398732087	0.99	0.985	0.034215305
IDH2	5.33E-16	0.395503593	0.53	0.252	1.41E-11
NASP	8.67E-22	0.395136168	0.555	0.214	2.29E-17
ZDHHC12	1.63E-38	0.394972213	0.52	0.204	4.30E-34
BRCA2	5.65E-34	0.393460925	0.42	0.055	1.49E-29
TMEM14C	4.84E-22	0.392924092	0.845	0.581	1.28E-17
ACOT7	2.35E-14	0.392679764	0.495	0.134	6.20E-10
USP1	9.27E-29	0.392316816	0.53	0.18	2.44E-24
SGOL1	3.21E-45	0.392290603	0.395	0.011	8.47E-41
NAP1L1	1.55E-17	0.392127923	0.86	0.548	4.09E-13
CD14	6.92E-05	0.392063786	0.63	0.296	1
SUMO3	1.07E-23	0.3912809	0.74	0.433	2.82E-19
S100A4	3.08E-05	0.390636797	0.98	0.794	0.813519337
FBXL5	1.83E-24	0.390478368	0.67	0.354	4.82E-20
HMGN1	3.87E-21	0.390033952	0.895	0.617	1.02E-16
HLA-DQB1	5.87E-06	0.389860413	0.945	0.753	0.154852887
UBB	9.32E-18	0.389573947	0.995	0.948	2.46E-13
HLA-DRA	5.05E-05	0.389297116	0.975	0.92	1
ENY2	2.29E-23	0.389175947	0.835	0.524	6.04E-19
BLOC1S1	1.61E-25	0.388304646	0.605	0.262	4.25E-21
LY86	8.91E-17	0.388260176	0.6	0.225	2.35E-12
DDX39A	3.47E-20	0.387057168	0.62	0.251	9.15E-16
FHL1	7.37E-10	0.386490076	0.585	0.186	1.94E-05
MFGE8	2.22E-13	0.386348604	0.515	0.214	5.87E-09
ANP32E	5.14E-21	0.386291328	0.49	0.182	1.36E-16
C19orf48	2.90E-51	0.384220902	0.465	0.108	7.66E-47
COMMD4	6.01E-31	0.382925621	0.545	0.246	1.59E-26
HIST1H1B	1.98E-09	0.382705201	0.245	0.024	5.23E-05
CDKN2C	1.31E-33	0.382565991	0.44	0.051	3.47E-29
HLA-DPA1	7.54E-06	0.380705905	0.97	0.878	0.198805494
RNASE6	4.71E-10	0.380505902	0.52	0.194	1.24E-05
CREG1	2.89E-14	0.380387836	0.785	0.467	7.62E-10
BRCA1	3.54E-37	0.380308261	0.41	0.033	9.33E-33
LRPAP1	3.51E-13	0.379217238	0.83	0.561	9.26E-09
SPC25	1.15E-18	0.379193947	0.335	0.006	3.03E-14
SHMT2	2.03E-31	0.378786679	0.525	0.189	5.36E-27
RAD21	4.65E-18	0.377914718	0.69	0.393	1.23E-13
ARPC3	3.25E-17	0.377822057	0.995	0.922	8.57E-13
SGOL2	2.06E-34	0.377221981	0.405	0.036	5.42E-30
ABRACL	1.55E-14	0.377047652	0.785	0.435	4.08E-10
ATP6V0C	1.48E-14	0.376733938	0.97	0.89	3.89E-10
LINC01272	5.36E-08	0.37609845	0.625	0.301	0.001412695
MS4A7	0.000109798	0.37516065	0.875	0.456	1
LAMP2	1.09E-12	0.375063709	0.775	0.444	2.87E-08
CLEC7A	1.30E-08	0.37503827	0.695	0.328	0.000343454
NCAPD2	6.83E-45	0.375005592	0.38	0.055	1.80E-40
VDAC2	3.37E-20	0.373414809	0.845	0.562	8.89E-16
DNAJC9	5.49E-30	0.37326591	0.465	0.109	1.45E-25
TXN	5.58E-12	0.372795261	0.955	0.901	1.47E-07
SNRPB	4.67E-20	0.37158832	0.745	0.456	1.23E-15
PSMB9	2.19E-10	0.370219634	0.82	0.45	5.77E-06
APOBEC3B	4.41E-19	0.369818633	0.33	0.014	1.16E-14
FAM111B	2.46E-09	0.369340067	0.295	0.007	6.50E-05
TREM2	4.06E-05	0.368780839	0.59	0.264	1
NCF4	5.48E-19	0.367171218	0.62	0.241	1.45E-14
EVI2B	1.44E-08	0.363878093	0.68	0.33	0.000378706
COQ2	2.13E-34	0.363387006	0.54	0.162	5.62E-30
CCDC18	3.06E-31	0.363273272	0.45	0.097	8.07E-27
PARPBP	1.38E-68	0.362641448	0.37	0.018	3.63E-64
CARHSP1	2.58E-13	0.361127167	0.525	0.213	6.80E-09
CXCL16	2.47E-06	0.36074312	0.835	0.474	0.065203662
ZNF706	4.44E-13	0.360565262	0.845	0.574	1.17E-08
ABCG1	3.57E-09	0.360515118	0.575	0.263	9.43E-05
PLBD1	5.53E-09	0.359185797	0.66	0.302	0.000145897
HAUS4	1.17E-35	0.358873327	0.53	0.208	3.08E-31
BARD1	1.59E-41	0.358022061	0.365	0.068	4.20E-37
UBASH3B	3.23E-17	0.357923595	0.495	0.153	8.52E-13
ANAPC11	1.22E-22	0.357819541	0.87	0.618	3.22E-18
SNCA	4.21E-20	0.35772852	0.275	0.057	1.11E-15
TOMM5	2.18E-18	0.357620381	0.71	0.478	5.76E-14
SHCBP1	2.17E-51	0.354872045	0.375	0.011	5.73E-47
FTH1	3.21E-06	0.354171649	1	0.999	0.084555596
HADHA	1.21E-20	0.35253972	0.74	0.469	3.19E-16
SLBP	3.19E-21	0.351880618	0.515	0.265	8.41E-17
CDKN2D	4.62E-24	0.350356669	0.43	0.107	1.22E-19
MAD2L2	3.94E-27	0.350176457	0.43	0.152	1.04E-22
ARPC5	9.26E-14	0.349995946	0.935	0.69	2.44E-09
HACD4	9.10E-16	0.349740667	0.58	0.259	2.40E-11
SMCO4	1.01E-17	0.34943899	0.64	0.286	2.67E-13
TREM1	2.11E-05	0.349117399	0.73	0.353	0.555894437
PPARG	6.91E-07	0.347637657	0.62	0.262	0.0182306
RPL39L	1.16E-31	0.347118752	0.375	0.045	3.07E-27
PLD3	1.02E-08	0.346252866	0.74	0.577	0.00026797
ESCO2	6.15E-17	0.346196239	0.335	0.008	1.62E-12
PSAP	1.04E-06	0.344670113	0.985	0.886	0.027409997
VAMP8	4.25E-18	0.344552806	0.975	0.866	1.12E-13
KIF22	2.79E-17	0.343373786	0.49	0.204	7.36E-13
GRINA	5.44E-09	0.342752231	0.88	0.684	0.000143608
SLC35E3	1.22E-22	0.341973467	0.53	0.184	3.22E-18
HLA-DQA1	0.000911817	0.340361836	0.905	0.606	1
UQCRH	1.47E-19	0.340136417	0.94	0.823	3.88E-15
AREG	0.030184968	0.339690558	0.405	0.327	1
HIST1H2AJ	3.65E-06	0.339392716	0.19	0.019	0.096235553
PSMA4	1.30E-17	0.338995907	0.715	0.431	3.42E-13
NUDT21	6.96E-23	0.338868248	0.65	0.279	1.84E-18
CACYBP	1.19E-16	0.338660333	0.695	0.371	3.15E-12
PSMA7	1.64E-16	0.338604075	0.945	0.79	4.34E-12
HIST1H2AI	1.38E-09	0.338591277	0.17	0.019	3.64E-05
STRA13	5.98E-21	0.338128604	0.56	0.318	1.58E-16
SERPING1	0.000193654	0.334253535	0.695	0.468	1
GPX4	1.84E-12	0.332278639	0.965	0.935	4.86E-08
SNRPD1	4.03E-18	0.331110361	0.665	0.362	1.06E-13
UQCC2	1.37E-19	0.331079252	0.635	0.312	3.62E-15
ATP6V1F	1.82E-10	0.330850934	0.935	0.759	4.80E-06
HLA-DMA	5.89E-07	0.330728741	0.965	0.68	0.015529892
ANXA5	8.44E-12	0.33037518	0.975	0.881	2.23E-07
PHLDA3	5.51E-14	0.328998453	0.435	0.18	1.45E-09
CCPG1	1.27E-15	0.328720409	0.585	0.372	3.34E-11
GMNN	4.01E-28	0.328668937	0.375	0.086	1.06E-23
UPP1	2.14E-08	0.328530942	0.745	0.398	0.000563188
RBBP7	7.78E-22	0.328029784	0.535	0.222	2.05E-17
CDCA8	1.89E-12	0.327572624	0.325	0.013	4.98E-08
SERPINA1	2.18E-05	0.3267695	0.895	0.772	0.576317777
NCAPH	4.60E-22	0.325733527	0.35	0.011	1.21E-17
FOXM1	4.22E-44	0.324312846	0.325	0.007	1.11E-39
HLA-DRB5	0.000117988	0.324003993	0.9	0.831	1
CXCL8	0.013921456	0.323992643	0.375	0.151	1
KIF14	6.86E-16	0.323894249	0.31	0.009	1.81E-11
SARNP	3.05E-25	0.323818341	0.505	0.147	8.03E-21
TNF	4.70E-05	0.323229808	0.345	0.091	1
RAC2	0.000121027	0.320404637	0.725	0.362	1
DEPDC1	1.05E-39	0.319170177	0.3	0.005	2.77E-35
CTSA	5.61E-10	0.31913551	0.705	0.426	1.48E-05
AP1S2	3.32E-10	0.318953491	0.665	0.3	8.75E-06
HNRNPAB	3.48E-16	0.318732042	0.54	0.316	9.18E-12
SUMO2	1.26E-21	0.318501436	0.985	0.941	3.32E-17
ORC6	6.55E-34	0.318093818	0.35	0.022	1.73E-29
ITGB2	2.17E-05	0.317945019	0.765	0.457	0.571445658
UHRF1	2.00E-11	0.31766409	0.305	0.013	5.27E-07
DNAJC1	4.93E-16	0.316968128	0.59	0.275	1.30E-11
UBE2L6	3.51E-11	0.31687115	0.66	0.413	9.25E-07
TTK	4.80E-51	0.316803312	0.315	0.007	1.27E-46
CCDC34	3.85E-13	0.3165568	0.31	0.058	1.02E-08
SH3BGRL	8.95E-11	0.31588522	0.935	0.663	2.36E-06
GGCT	5.66E-23	0.31536075	0.5	0.228	1.49E-18
AKR1B1	3.23E-09	0.315091905	0.62	0.333	8.53E-05
DIAPH3	6.47E-16	0.314905923	0.33	0.01	1.71E-11
TTC39C	4.17E-19	0.314863681	0.455	0.153	1.10E-14
LY96	2.12E-10	0.31483813	0.635	0.305	5.60E-06
ATP6V0B	1.10E-11	0.314137738	0.96	0.794	2.91E-07
HLA-DPB1	0.000217621	0.313912088	0.965	0.827	1
PDK4	0.001182681	0.312850625	0.675	0.399	1
KIF15	4.16E-18	0.31265096	0.29	0.007	1.10E-13
IFI6	0.000161703	0.311770155	0.66	0.4	1
ZBTB8OS	6.25E-19	0.311703358	0.555	0.308	1.65E-14
CALM2	3.34E-11	0.311535708	0.965	0.925	8.80E-07
GTF2A2	2.30E-17	0.311356197	0.68	0.426	6.06E-13
LDHB	4.93E-10	0.310404774	0.93	0.755	1.30E-05
ATP6AP2	8.03E-11	0.309985209	0.775	0.535	2.12E-06
RTN3	1.21E-14	0.30994686	0.76	0.457	3.19E-10
SNRPG	4.45E-15	0.30920263	0.795	0.598	1.17E-10
RNASEH2B	2.44E-21	0.308948868	0.545	0.24	6.44E-17
SPAG5	4.34E-43	0.30871821	0.285	0.019	1.14E-38
MTFR2	1.94E-112	0.308655903	0.34	0.02	5.13E-108
RAB31	1.93E-07	0.30848485	0.765	0.405	0.005096941
GLUL	3.68E-05	0.308250821	0.985	0.845	0.971392785
PRIM1	3.84E-36	0.308136755	0.345	0.058	1.01E-31
PSME2	1.50E-08	0.307351353	0.82	0.555	0.000395123
IFI16	2.81E-09	0.307243115	0.655	0.351	7.41E-05
MIR3945HG	3.49E-08	0.307207685	0.38	0.116	0.000919961
CKAP5	8.38E-25	0.307015172	0.42	0.143	2.21E-20
HJURP	1.07E-20	0.306796887	0.3	0.006	2.81E-16
C6orf48	5.11E-15	0.306568883	0.52	0.315	1.35E-10
CENPH	4.05E-42	0.306273402	0.365	0.055	1.07E-37
HIST1H3B	4.44E-05	0.305310613	0.18	0.007	1
C20orf24	1.01E-13	0.305233025	0.685	0.407	2.66E-09
CNPY3	6.05E-12	0.305190852	0.735	0.401	1.60E-07
MFSD1	4.37E-08	0.304775833	0.82	0.474	0.001151799
CD86	7.14E-10	0.303245743	0.49	0.186	1.88E-05
AURKA	3.95E-38	0.302692412	0.305	0.024	1.04E-33
RND3	8.92E-05	0.301903054	0.315	0.118	1
SERPINB1	1.51E-09	0.301870172	0.83	0.615	3.99E-05
PGAM1	6.87E-12	0.301061893	0.79	0.516	1.81E-07
VDAC3	5.38E-14	0.300043844	0.6	0.329	1.42E-09
STAC	3.84E-17	0.299538907	0.44	0.138	1.01E-12
ACTN1	3.81E-11	0.298839504	0.58	0.283	1.00E-06
KCNAB2	8.49E-12	0.298518201	0.59	0.278	2.24E-07
ILF2	4.33E-16	0.298490878	0.625	0.373	1.14E-11
NPM1	7.74E-14	0.298122275	0.975	0.937	2.04E-09
CEBPG	2.23E-20	0.29802677	0.46	0.196	5.87E-16
TMSB4X	1.91E-07	0.297710682	0.995	0.984	0.005026847
PDLIM1	9.08E-08	0.297592117	0.695	0.482	0.002394743
OASL	6.68E-11	0.297452598	0.45	0.136	1.76E-06
ZFAS1	3.80E-10	0.297223938	0.87	0.771	1.00E-05
APITD1-CORT	3.80E-146	0.297201914	0.34	0.01	1.00E-141
NENF	2.09E-13	0.296489716	0.58	0.4	5.50E-09
SDCBP	1.67E-08	0.29625034	0.945	0.723	0.000439565
MT-CO1	1.40E-10	0.295616327	0.995	0.995	3.69E-06
LGALS3BP	3.68E-07	0.295575145	0.67	0.4	0.009703317
SPATS2L	2.98E-11	0.295188877	0.515	0.231	7.85E-07
DDIT3	2.82E-09	0.294775151	0.475	0.256	7.45E-05
MYL6	3.53E-11	0.294696746	1	0.992	9.32E-07
FPR1	2.22E-06	0.294353538	0.585	0.274	0.058659182
TEX30	3.45E-31	0.294111363	0.36	0.088	9.11E-27
ARPC1B	8.36E-10	0.293963147	0.97	0.831	2.21E-05
DECR1	1.79E-11	0.293767883	0.715	0.43	4.71E-07
TUBG1	3.61E-22	0.293730541	0.37	0.112	9.52E-18
CBR3	2.70E-28	0.293482905	0.27	0.035	7.13E-24
ATL3	1.71E-18	0.293259687	0.435	0.177	4.50E-14
PPIH	8.97E-23	0.293162724	0.52	0.189	2.37E-18
JAML	1.38E-08	0.29242431	0.54	0.242	0.000363486
MRPL37	9.95E-22	0.291741373	0.5	0.231	2.62E-17
EEPD1	1.91E-27	0.291616722	0.31	0.043	5.05E-23
CASP1	2.75E-11	0.290545547	0.54	0.273	7.25E-07
ZYX	7.99E-07	0.289498473	0.77	0.488	0.02107787
ERP29	2.41E-15	0.289253499	0.945	0.708	6.34E-11
LSM3	2.88E-15	0.288314285	0.675	0.394	7.59E-11
ANPEP	6.31E-08	0.287575103	0.51	0.229	0.001663407
GPX1	2.77E-05	0.287018685	0.99	0.905	0.731282986
COX8A	1.94E-16	0.286044039	0.965	0.89	5.12E-12
DDAH2	7.08E-11	0.285570783	0.635	0.335	1.87E-06
MT-CYB	6.27E-10	0.285547532	0.995	0.994	1.65E-05
NOP10	9.62E-09	0.285465283	0.9	0.739	0.00025381
C20orf27	4.00E-13	0.284921207	0.57	0.254	1.05E-08
PLSCR1	3.96E-08	0.284413613	0.705	0.42	0.001044287
ATP5C1	3.48E-13	0.284150245	0.845	0.617	9.19E-09
DTL	1.08E-17	0.283890238	0.285	0.013	2.84E-13
EIF2S2	4.51E-13	0.283697519	0.725	0.462	1.19E-08
DNAJC15	3.12E-13	0.282624954	0.715	0.473	8.23E-09
GPA33	1.22E-43	0.282413306	0.325	0.041	3.22E-39
FPR2	8.40E-05	0.282377087	0.435	0.208	1
LSM6	2.78E-14	0.282104035	0.65	0.373	7.33E-10
MELK	2.96E-26	0.281065658	0.305	0.009	7.82E-22
ALOX5	5.49E-05	0.280972365	0.73	0.347	1
ARHGAP11A	4.15E-38	0.280930926	0.29	0.014	1.10E-33
CCDC109B	2.27E-12	0.280579387	0.565	0.26	5.98E-08
HSP90B1	1.13E-07	0.280376059	0.94	0.804	0.002971425
CDCA2	3.19E-15	0.280248664	0.255	0.009	8.41E-11
CCDC90B	1.12E-18	0.279788973	0.49	0.206	2.96E-14
OLR1	0.011683428	0.279707044	0.795	0.347	1
RNH1	3.89E-11	0.279592931	0.865	0.659	1.03E-06
TPRKB	5.11E-20	0.27951322	0.485	0.207	1.35E-15
MYO1G	7.34E-10	0.279467808	0.42	0.183	1.94E-05
KIF4A	3.39E-62	0.278901776	0.275	0.005	8.93E-58
FUCA2	6.55E-16	0.278798918	0.575	0.288	1.73E-11
IDH1	6.37E-11	0.278627391	0.61	0.335	1.68E-06
OIP5	8.58E-64	0.278522605	0.29	0.009	2.26E-59
GLDN	0.000758918	0.277905702	0.525	0.269	1
RHOA	3.45E-14	0.275454153	1	0.966	9.09E-10
MCM4	3.83E-25	0.275413966	0.35	0.047	1.01E-20
FCGR1A	4.73E-09	0.275391564	0.485	0.193	0.000124863
MRPL13	1.55E-16	0.275062804	0.575	0.266	4.08E-12
CNIH4	5.46E-11	0.274248398	0.695	0.453	1.44E-06
ATAD5	3.21E-25	0.27287478	0.335	0.033	8.47E-21
MPC2	2.17E-09	0.27279772	0.655	0.37	5.72E-05
KHDRBS1	1.75E-11	0.272580588	0.745	0.483	4.62E-07
BCL2A1	0.000788961	0.272433903	0.665	0.349	1
DBI	3.89E-08	0.271904252	0.955	0.848	0.001026461
NCAPD3	2.16E-25	0.271218752	0.335	0.065	5.70E-21
CCT8	1.95E-12	0.271124252	0.68	0.447	5.15E-08
MRPL51	5.39E-13	0.27111787	0.69	0.41	1.42E-08
ARPC2	1.43E-11	0.270605277	0.99	0.911	3.78E-07
SNX2	1.48E-08	0.270425947	0.705	0.459	0.000391579
MXD3	3.97E-29	0.270123377	0.285	0.023	1.05E-24
CEP57	1.06E-15	0.270105907	0.49	0.243	2.81E-11
NTAN1	1.35E-15	0.270101109	0.46	0.153	3.56E-11
FANCI	2.37E-20	0.269969871	0.295	0.028	6.26E-16
LPXN	2.34E-10	0.269752292	0.57	0.279	6.18E-06
CRTAM	5.62E-17	0.269303778	0.335	0.068	1.48E-12
HNRNPA1	1.72E-12	0.268018191	0.985	0.931	4.54E-08
NCF1	7.54E-05	0.267276296	0.485	0.244	1
MIR4435-2HG	1.19E-09	0.267001158	0.39	0.137	3.13E-05
OSCAR	2.69E-12	0.266790115	0.445	0.162	7.10E-08
SKA3	1.73E-66	0.266264592	0.275	0.007	4.56E-62
RAD51	9.23E-22	0.265996345	0.29	0.009	2.43E-17
KIAA1524	1.36E-42	0.265918645	0.26	0.021	3.59E-38
SLC29A1	5.63E-15	0.265837783	0.4	0.16	1.48E-10
RP11-108M9.4	1.10E-15	0.265309261	0.41	0.199	2.91E-11
RWDD1	5.64E-11	0.265159619	0.705	0.464	1.49E-06
YEATS4	9.46E-22	0.264956163	0.42	0.153	2.49E-17
DCTN3	1.99E-13	0.264826166	0.57	0.384	5.25E-09
ATP5G3	1.51E-11	0.264528743	0.935	0.848	4.00E-07
EXOSC8	6.26E-18	0.264241879	0.47	0.185	1.65E-13
CIT	1.03E-17	0.263849334	0.32	0.055	2.71E-13
FXYD5	9.06E-07	0.263759269	0.955	0.696	0.023893306
TXNDC12	3.02E-14	0.263487738	0.605	0.324	7.97E-10
RP5-839B4.8	2.08E-10	0.263472668	0.395	0.139	5.49E-06
SAP30	4.18E-15	0.263354262	0.36	0.115	1.10E-10
SASS6	5.52E-36	0.263123171	0.31	0.049	1.46E-31
VAT1	9.44E-06	0.262915215	0.605	0.379	0.249101194
NCF2	3.59E-05	0.262764714	0.705	0.364	0.94823678
ARL4A	7.39E-06	0.26272397	0.62	0.365	0.194835856
RFC4	2.76E-24	0.262661439	0.325	0.056	7.27E-20
HEXA	8.04E-09	0.262213304	0.67	0.402	0.000212032
PCMT1	2.94E-13	0.26211053	0.6	0.353	7.75E-09
GPI	8.95E-11	0.262036543	0.645	0.376	2.36E-06
BCL2L12	9.57E-30	0.261998547	0.345	0.102	2.52E-25
RMDN3	1.65E-06	0.260569456	0.535	0.312	0.043474738
CLEC2B	5.35E-06	0.259104519	0.71	0.417	0.141141228
RPA2	2.24E-14	0.259001824	0.465	0.187	5.90E-10
E2F1	1.74E-20	0.258617389	0.255	0.019	4.59E-16
SAE1	7.15E-17	0.258491243	0.4	0.159	1.89E-12
ACTR3	9.92E-08	0.258200583	0.845	0.545	0.002616333
RBMX	1.27E-10	0.257752208	0.635	0.369	3.35E-06
11-Sep	3.31E-10	0.257196269	0.505	0.213	8.73E-06
IFNGR2	1.39E-08	0.25712713	0.585	0.364	0.00036629
GBA	1.53E-17	0.257041778	0.445	0.165	4.04E-13
DEPDC1B	7.94E-20	0.256959543	0.215	0.007	2.09E-15
GAS2L3	8.35E-21	0.256663326	0.34	0.074	2.20E-16
EMP3	4.42E-05	0.256599153	0.955	0.638	1
PCOLCE2	9.38E-06	0.255611767	0.345	0.126	0.247507121
TMEM251	3.58E-17	0.25484493	0.43	0.186	9.44E-13
RAB32	2.50E-11	0.254821643	0.47	0.202	6.60E-07
GAA	2.03E-08	0.254636986	0.62	0.313	0.000534551
KNSTRN	6.03E-40	0.254283401	0.305	0.059	1.59E-35
SNRPB2	7.09E-12	0.254200776	0.695	0.406	1.87E-07
CLEC12A	6.17E-07	0.254049112	0.455	0.209	0.016266287
WHSC1	2.05E-24	0.254029199	0.35	0.09	5.40E-20
SIVA1	9.97E-10	0.253569547	0.58	0.437	2.63E-05
TFDP1	1.16E-17	0.253274597	0.385	0.151	3.07E-13
NAA20	1.28E-11	0.253229858	0.62	0.364	3.36E-07
AKIRIN2	1.99E-07	0.252936186	0.69	0.41	0.005248524
POLR3GL	1.65E-12	0.252886467	0.56	0.28	4.36E-08
PRPS2	3.12E-21	0.25241873	0.365	0.117	8.22E-17
CBX3	9.18E-11	0.252361871	0.715	0.427	2.42E-06
TIMP2	4.44E-07	0.252293469	0.62	0.326	0.01172204
HCK	4.88E-07	0.251929858	0.565	0.262	0.012863716
RAD23A	5.37E-11	0.251787392	0.7	0.482	1.42E-06
KIF20A	2.39E-21	0.251443752	0.225	0.006	6.32E-17
BUB1B	1.45E-40	0.251096447	0.265	0.006	3.83E-36
SF3A2	3.32E-13	0.250982179	0.485	0.274	8.75E-09
RAD51C	6.36E-22	0.250952149	0.38	0.126	1.68E-17
CLIC1	7.95E-09	0.250269534	0.975	0.916	0.000209615
ACADVL	8.32E-10	0.250214021	0.68	0.438	2.19E-05
ERH	2.31E-10	0.250071898	0.83	0.639	6.10E-06
S100A16	3.06E-06	-0.250891144	0.01	0.158	0.080583957
MTUS1	7.05E-08	-0.251201001	0.025	0.178	0.001860766
GTF2I	4.27E-08	-0.252111601	0.205	0.356	0.001127008
ENG	0.000425876	-0.252298326	0.375	0.31	1
NEDD9	1.23E-06	-0.254018017	0.155	0.272	0.032439842
CAPN2	4.85E-07	-0.255146531	0.365	0.461	0.012793337
BNIP3	3.94E-09	-0.255397213	0.04	0.231	0.000103951
PLS3	2.61E-06	-0.25614499	0.01	0.161	0.068900631
ATP1B1	1.58E-05	-0.256204365	0.355	0.384	0.417464302
AHNAK	1.97E-05	-0.256627623	0.535	0.596	0.519566043
KIF9	5.49E-07	-0.256932564	0.035	0.128	0.014470464
FLRT3	7.06E-05	-0.258716426	0.005	0.116	1
ARHGAP29	3.03E-07	-0.258718222	0.02	0.142	0.007988905
EGR1	0.006062503	-0.258728406	0.35	0.375	1
S100A9	0.068813156	-0.258852897	0.665	0.467	1
RPS6	2.21E-08	-0.258987921	0.995	0.989	0.000583946
CORO1A	0.008755488	-0.259554355	0.32	0.283	1
RPL35A	1.12E-09	-0.261036021	0.975	0.988	2.94E-05
AES	3.42E-07	-0.262429302	0.345	0.422	0.009021771
FMO5	2.66E-06	-0.263430112	0.01	0.147	0.070287814
SLC22A31	0.978332702	-0.26345963	0	0.136	1
SPTSSA	3.90E-06	-0.263930267	0.3	0.331	0.102947697
TUSC3	0.978327789	-0.264412209	0	0.12	1
BHLHE40	6.49E-06	-0.264785574	0.23	0.328	0.171300987
MACROD2	5.76E-05	-0.264854104	0.005	0.129	1
FAM174A	1.18E-08	-0.265021903	0.07	0.21	0.000310921
ALDH1A1	2.36E-05	-0.265030433	0.305	0.326	0.621600167
CCDC170	5.17E-06	-0.265200488	0.045	0.101	0.136423178
NPDC1	6.14E-07	-0.266457869	0.02	0.115	0.016204921
LRRC23	8.29E-06	-0.26763478	0.09	0.146	0.218704521
DLC1	3.31E-08	-0.268467398	0.075	0.192	0.000872865
NCOA7	1.92E-07	-0.27006194	0.155	0.244	0.005068115
PECAM1	0.004263213	-0.27045295	0.58	0.366	1
HSD17B6	0.978285787	-0.272678527	0	0.133	1
LIFR	6.65E-07	-0.272809361	0.015	0.131	0.017553702
RGCC	0.001417933	-0.272926334	0.66	0.545	1
PEG10	0.978276115	-0.274613652	0	0.104	1
LMO3	0.978274068	-0.275024385	0	0.169	1
WDR54	1.72E-06	-0.27605671	0.05	0.118	0.045240507
GIMAP7	9.60E-07	-0.277049926	0.125	0.193	0.02531415
SLC25A4	3.45E-05	-0.27718549	0.005	0.194	0.910642937
TSPAN7	4.28E-06	-0.278820387	0.01	0.107	0.112976096
GIMAP4	2.07E-07	-0.278845409	0.17	0.265	0.005455177
RPS18	8.14E-09	-0.281025804	0.99	0.991	0.000214749
SECISBP2L	1.85E-08	-0.281222152	0.195	0.316	0.000486866
RPL10	2.81E-10	-0.282408903	1	0.999	7.42E-06
F3	1.87E-06	-0.283289668	0.01	0.14	0.049357455
RPL18	1.15E-11	-0.283481397	1	0.994	3.02E-07
UBC	9.20E-08	-0.284063703	0.975	0.977	0.002427937
RPL5	1.56E-10	-0.28433613	1	0.984	4.12E-06
TMEM125	0.978228197	-0.2843771	0	0.182	1
TYMP	4.50E-06	-0.284741913	0.455	0.507	0.118795987
SFTA1P	0.978215196	-0.287077641	0	0.137	1
TAGLN	0.003033151	-0.288225363	0.155	0.113	1
CTSW	2.59E-05	-0.288946499	0.07	0.128	0.683428325
VAMP5	1.12E-06	-0.289661492	0.125	0.228	0.029608727
MAP1LC3A	8.36E-10	-0.290948421	0.04	0.234	2.21E-05
RBPMS	0.978195897	-0.291126712	0	0.201	1
ALDH3B1	1.50E-07	-0.291301009	0.115	0.208	0.003949367
HSPA1A	0.011050777	-0.294597851	0.595	0.648	1
PON2	2.72E-07	-0.296785266	0.2	0.3	0.007186661
TSPAN13	1.01E-07	-0.298126573	0.015	0.183	0.002670287
EFEMP1	1.22E-08	-0.29889482	0.005	0.168	0.000322865
PIM3	1.47E-09	-0.299950447	0.145	0.322	3.86E-05
DUSP2	0.001191465	-0.300374034	0.24	0.218	1
A2M	0.005431801	-0.300612031	0.25	0.194	1
JUN	9.34E-05	-0.300688279	0.92	0.879	1
AKAP9	4.49E-07	-0.301206943	0.33	0.406	0.011852122
IL7R	0.00797266	-0.304300946	0.415	0.244	1
NFKBIA	2.87E-05	-0.306273723	0.805	0.795	0.756144094
TGFBR2	2.95E-09	-0.306959012	0.21	0.352	7.78E-05
XBP1	1.27E-08	-0.309090642	0.51	0.586	0.000335554
C4orf3	1.50E-11	-0.309370689	0.55	0.692	3.97E-07
CD55	1.24E-06	-0.311077471	0.595	0.627	0.032703634
TPM1	3.23E-09	-0.311281436	0.045	0.206	8.52E-05
TTN	0.978079461	-0.316613272	0	0.119	1
JAK1	1.74E-10	-0.317940904	0.33	0.491	4.58E-06
FAM177A1	2.35E-09	-0.318283675	0.3	0.409	6.20E-05
FCN1	0.01045365	-0.318308319	0.08	0.124	1
IL6ST	6.36E-09	-0.319404185	0.19	0.327	0.000167827
MSMO1	7.33E-10	-0.319439461	0.065	0.22	1.93E-05
SLC39A8	8.80E-06	-0.320500452	0.1	0.204	0.232089479
LIMCH1	4.07E-08	-0.320706397	0.015	0.199	0.001072477
LIMD2	2.04E-07	-0.321578574	0.105	0.216	0.005367758
EFHC1	1.71E-07	-0.321844558	0.02	0.116	0.00451538
DNAJB1	0.000976092	-0.322497106	0.445	0.528	1
HSPB1	1.57E-05	-0.323434106	0.82	0.796	0.413981964
RPL13A	2.23E-12	-0.324250837	0.965	0.967	5.89E-08
HCST	3.17E-05	-0.324559656	0.305	0.372	0.835729656
FIS1	1.23E-12	-0.325048734	0.45	0.645	3.25E-08
TMC5	6.84E-07	-0.329003967	0.005	0.143	0.018047981
RPL10A	2.79E-13	-0.32945084	0.965	0.975	7.37E-09
RABAC1	6.52E-12	-0.330065716	0.465	0.638	1.72E-07
NEDD4L	4.70E-09	-0.331492779	0.02	0.215	0.000123857
DDX17	4.23E-10	-0.332301734	0.41	0.554	1.12E-05
MID1IP1	1.17E-07	-0.332413889	0.24	0.295	0.00308778
WIF1	0.978010001	-0.332703354	0	0.133	1
ESAM	5.84E-07	-0.332803587	0.01	0.148	0.015397059
ATPIF1	6.64E-08	-0.334803514	0.665	0.664	0.001750788
MFSD2A	2.05E-08	-0.336159685	0.02	0.155	0.000540988
SLC44A4	0.977991728	-0.33704906	0	0.111	1
ALPL	0.977987368	-0.338092854	0	0.141	1
RNF145	5.76E-11	-0.33815036	0.1	0.28	1.52E-06
CST7	0.000137376	-0.338584119	0.06	0.105	1
C12orf75	4.05E-07	-0.339147678	0.05	0.132	0.010683987
RPS27	5.81E-12	-0.339826822	0.995	0.996	1.53E-07
LMO7	1.84E-09	-0.340454332	0.075	0.208	4.85E-05
FOSB	0.000180634	-0.34146626	0.275	0.383	1
RPS4X	5.78E-12	-0.341733791	0.995	0.992	1.53E-07
SPINT2	2.42E-08	-0.343849076	0.38	0.434	0.000638394
CNN3	3.84E-09	-0.343970838	0.02	0.208	0.000101188
CAV2	6.30E-09	-0.344283916	0.02	0.162	0.000166288
FGGY	3.14E-10	-0.347422121	0.03	0.207	8.29E-06
SLC2A3	7.55E-05	-0.347829585	0.355	0.357	1
HSPA1B	0.004418514	-0.348554983	0.435	0.486	1
SSR4	1.11E-14	-0.349594509	0.78	0.855	2.93E-10
SELM	1.00E-11	-0.35025144	0.045	0.273	2.64E-07
SDR16C5	0.97793653	-0.350466934	0	0.156	1
C4BPA	0.97792993	-0.35210083	0	0.138	1
ABCA3	1.41E-05	-0.353533427	0.005	0.147	0.370872005
TUBA1A	6.11E-05	-0.357843156	0.455	0.397	1
DUOX1	0.977905565	-0.358187602	0	0.18	1
DMKN	1.02E-05	-0.359448834	0.005	0.194	0.268778408
IER2	8.39E-07	-0.359791058	0.6	0.709	0.02212633
LDLR	2.23E-10	-0.361130146	0.035	0.198	5.88E-06
GSN	1.19E-06	-0.363334317	0.475	0.579	0.031354381
GNG11	6.93E-06	-0.363757316	0.075	0.113	0.182911816
EFNA1	0.977883419	-0.363795569	0	0.195	1
EEF2	9.11E-16	-0.36428646	0.905	0.949	2.40E-11
SOD2	4.18E-07	-0.365915901	0.435	0.549	0.011034655
POLR2L	3.91E-13	-0.37303305	0.66	0.758	1.03E-08
CFLAR	1.19E-12	-0.373462444	0.23	0.441	3.13E-08
RPL24	2.16E-17	-0.373654	0.985	0.983	5.70E-13
BTG2	3.21E-07	-0.375212475	0.255	0.443	0.008454311
EPHX1	3.60E-09	-0.376535464	0.245	0.344	9.49E-05
RPL9	3.11E-18	-0.377470447	0.98	0.987	8.21E-14
RPS26	1.00E-09	-0.377710983	0.985	0.983	2.65E-05
MAOA	5.88E-09	-0.380476045	0.015	0.221	0.000155087
RPL13	4.33E-18	-0.381792037	1	0.998	1.14E-13
ODF3B	9.77E-06	-0.382096951	0.27	0.271	0.257675341
STAT3	8.45E-14	-0.38235609	0.195	0.443	2.23E-09
PRKAR1A	2.84E-13	-0.382995603	0.325	0.506	7.49E-09
RPL27A	2.84E-16	-0.387172884	0.81	0.891	7.50E-12
RPL3	3.32E-17	-0.387802189	0.99	0.991	8.77E-13
RPS11	1.79E-19	-0.388040766	0.92	0.952	4.71E-15
NGFRAP1	5.01E-11	-0.392689461	0.07	0.253	1.32E-06
CLIC3	2.67E-09	-0.393981259	0.02	0.171	7.04E-05
ISG20	7.12E-12	-0.397573262	0.04	0.237	1.88E-07
CD3E	6.25E-07	-0.400593669	0.03	0.103	0.016485434
GPX3	1.34E-05	-0.400694161	0.39	0.32	0.352478188
SOCS3	1.56E-09	-0.403998979	0.2	0.32	4.12E-05
DDX5	1.08E-18	-0.407036857	0.905	0.938	2.85E-14
MYL9	9.29E-09	-0.41000029	0.015	0.136	0.00024495
PNRC1	3.22E-13	-0.41119446	0.675	0.778	8.49E-09
HLA-A	2.80E-11	-0.412266802	0.975	0.957	7.38E-07
PSENEN	2.06E-11	-0.417014847	0.13	0.278	5.43E-07
EPCAM	0.977676984	-0.41963302	0	0.215	1
MALL	0.977676692	-0.419716631	0	0.176	1
SYNE2	9.50E-13	-0.421635773	0.045	0.249	2.51E-08
HSP90AB1	1.53E-16	-0.422122733	0.82	0.95	4.05E-12
DHCR24	2.79E-12	-0.424807922	0.05	0.229	7.36E-08
PTRF	4.78E-06	-0.425684059	0.005	0.175	0.126199619
BCAM	3.84E-06	-0.426159448	0.005	0.222	0.101402381
CD59	2.05E-09	-0.428526596	0.595	0.622	5.41E-05
LRRK2	2.74E-10	-0.434096882	0.105	0.227	7.23E-06
CLDN3	0.977614355	-0.437881437	0	0.166	1
SUSD2	0.977612694	-0.438373927	0	0.162	1
C8orf4	0.977609793	-0.439235201	0	0.152	1
NKX2-1	0.977609447	-0.439337684	0	0.189	1
SYNE1	2.05E-13	-0.43944406	0.04	0.273	5.42E-09
CETN2	1.00E-08	-0.44203212	0.045	0.132	0.000263704
EZR	1.48E-11	-0.445314645	0.405	0.482	3.89E-07
PERP	0.97758866	-0.445549011	0	0.213	1
ICAM1	3.08E-12	-0.451043345	0.1	0.264	8.13E-08
C3	9.76E-11	-0.451761796	0.02	0.17	2.57E-06
PRSS23	6.65E-09	-0.453812813	0.04	0.123	0.000175481
SDPR	2.38E-09	-0.453876711	0.04	0.157	6.27E-05
NR4A1	1.28E-06	-0.454692771	0.31	0.449	0.033850466
SEPW1	4.47E-16	-0.456243709	0.515	0.665	1.18E-11
MORN2	5.62E-09	-0.45672874	0.055	0.138	0.000148363
EGFL7	2.50E-09	-0.464169897	0.055	0.146	6.59E-05
LPCAT1	6.58E-13	-0.469184264	0.045	0.228	1.74E-08
APP	2.45E-11	-0.479298883	0.23	0.347	6.47E-07
CTSH	1.62E-10	-0.479631005	0.785	0.739	4.26E-06
CRIP2	1.37E-10	-0.483098281	0.015	0.19	3.62E-06
GPRC5A	0.977463644	-0.48438186	0	0.16	1
ADGRF5	0.977459863	-0.485595881	0	0.232	1
NEAT1	2.57E-11	-0.486756326	0.865	0.933	6.77E-07
HYAL2	7.42E-10	-0.487027187	0.08	0.165	1.96E-05
ATP1A1	1.09E-14	-0.490202707	0.305	0.45	2.89E-10
C16orf89	0.977431591	-0.494751313	0	0.182	1
SMIM22	0.977430581	-0.495080901	0	0.17	1
FASN	2.09E-11	-0.496723646	0.02	0.18	5.52E-07
ID3	8.23E-09	-0.497460103	0.325	0.337	0.000217184
TNFSF10	3.10E-13	-0.498632692	0.12	0.268	8.17E-09
CALCRL	5.10E-08	-0.502981864	0.05	0.118	0.001344079
MT1X	3.98E-07	-0.504207279	0.165	0.24	0.010496671
CCL4	0.008977355	-0.514568768	0.17	0.161	1
C19orf33	2.52E-10	-0.51919826	0.01	0.216	6.65E-06
SEPP1	8.52E-09	-0.520235089	0.06	0.298	0.000224676
CTGF	3.01E-06	-0.522215137	0.005	0.116	0.079301166
PLA2G1B	2.16E-06	-0.524839712	0.005	0.136	0.057097921
AGER	7.19E-09	-0.527645773	0.025	0.105	0.000189623
PEBP4	1.31E-08	-0.528990514	0.01	0.162	0.000346754
TSTD1	1.51E-15	-0.529324485	0.115	0.312	3.99E-11
SDC4	6.27E-16	-0.529970336	0.105	0.314	1.65E-11
SLC9A3R2	2.24E-10	-0.533377643	0.015	0.212	5.92E-06
TACC2	1.20E-06	-0.534008959	0.005	0.2	0.031521038
ZFP36L1	1.22E-14	-0.534064886	0.365	0.644	3.21E-10
FOLR1	1.01E-13	-0.535746399	0.09	0.24	2.68E-09
TSC22D1	3.59E-16	-0.538325195	0.125	0.33	9.48E-12
TIMP1	4.76E-11	-0.539795243	0.575	0.587	1.26E-06
IFT57	3.04E-15	-0.541547899	0.04	0.272	8.01E-11
SOD3	0.977279241	-0.546389703	0	0.166	1
AK1	2.15E-14	-0.548988954	0.12	0.265	5.67E-10
CYR61	1.32E-06	-0.552572598	0.005	0.16	0.034777817
FXYD3	0.977245083	-0.558506626	0	0.219	1
SPTBN1	2.34E-16	-0.561288314	0.115	0.309	6.18E-12
CEBPD	3.14E-12	-0.570997941	0.445	0.612	8.28E-08
SELENBP1	1.79E-14	-0.58689566	0.015	0.248	4.72E-10
AQP1	2.06E-13	-0.592462267	0.035	0.196	5.43E-09
SFTA3	0.977143743	-0.595632244	0	0.199	1
LAMP3	2.13E-10	-0.60082292	0.01	0.163	5.62E-06
RARRES3	4.29E-19	-0.601283385	0.12	0.364	1.13E-14
CLDN18	0.977124457	-0.602898271	0	0.156	1
HLA-E	9.96E-16	-0.604718132	0.935	0.87	2.63E-11
CKB	0.977110557	-0.60817487	0	0.213	1
IGFBP4	4.55E-13	-0.625402584	0.02	0.214	1.20E-08
KRT18	1.16E-16	-0.633889746	0.09	0.272	3.06E-12
S100A14	0.977041534	-0.634873184	0	0.184	1
TACSTD2	0.9770193	-0.643649954	0	0.207	1
ADIRF	1.52E-13	-0.647582485	0.015	0.226	4.00E-09
RAMP2	1.58E-10	-0.651051108	0.015	0.119	4.16E-06
RNASE1	3.25E-07	-0.659036293	0.24	0.478	0.008567142
IFI27	6.91E-07	-0.668434925	0.15	0.249	0.018222381
MALAT1	1.95E-18	-0.679184922	0.985	0.991	5.14E-14
TM4SF1	8.25E-13	-0.690653496	0.005	0.206	2.18E-08
JUNB	9.98E-24	-0.696244876	0.76	0.878	2.63E-19
KRT7	0.976877319	-0.70172875	0	0.168	1
TFPI	5.71E-17	-0.704639727	0.085	0.278	1.51E-12
MT1E	3.06E-17	-0.705342471	0.04	0.263	8.06E-13
AGR3	1.90E-07	-0.724033654	0.005	0.192	0.005004583
KRT8	7.24E-17	-0.729015295	0.035	0.257	1.91E-12
AGR2	0.976800182	-0.734757568	0	0.2	1
KLF2	1.38E-17	-0.735448346	0.19	0.372	3.65E-13
TSPAN1	0.976789952	-0.739216799	0	0.103	1
PRDX5	1.38E-26	-0.753494895	0.74	0.809	3.65E-22
ZFP36	1.55E-24	-0.757514301	0.775	0.897	4.08E-20
CYP4B1	0.976719888	-0.770240135	0	0.204	1
CXCL17	0.976711261	-0.77411907	0	0.202	1
CLDN5	7.88E-10	-0.778605189	0.03	0.114	2.08E-05
NKG7	2.40E-05	-0.787023741	0.12	0.134	0.632748638
CLDN4	0.976681706	-0.787505722	0	0.242	1
PIGR	9.25E-08	-0.787598509	0.005	0.21	0.00244054
CYB5A	3.10E-20	-0.799315493	0.7	0.707	8.17E-16
DSTN	1.99E-32	-0.803182902	0.475	0.701	5.24E-28
IL32	9.26E-14	-0.803257201	0.035	0.177	2.44E-09
EPAS1	6.69E-16	-0.833676333	0.19	0.292	1.76E-11
SFTPD	1.33E-10	-0.844053509	0.01	0.169	3.50E-06
EMP2	1.89E-21	-0.859638583	0.06	0.308	4.97E-17
MUC1	2.11E-11	-0.876278483	0.005	0.236	5.56E-07
CCL5	8.67E-09	-0.876287764	0.045	0.116	0.000228741
CAV1	8.78E-17	-0.888202329	0.02	0.205	2.32E-12
ELF3	0.976464523	-0.890493324	0	0.228	1
KRT19	0.976410625	-0.917295188	0	0.254	1
MGP	1.32E-11	-0.920241116	0.015	0.111	3.48E-07
ID1	4.03E-20	-0.939407069	0.035	0.255	1.06E-15
CLU	8.24E-17	-0.972210308	0.01	0.205	2.17E-12
IFITM1	3.21E-25	-1.053048401	0.065	0.314	8.46E-21
IGFBP7	2.70E-17	-1.060468512	0.18	0.267	7.13E-13
SPARCL1	2.40E-13	-1.080960498	0.04	0.135	6.34E-09
IFITM3	7.09E-37	-1.155663483	0.505	0.733	1.87E-32
IFITM2	8.67E-43	-1.178796708	0.25	0.625	2.29E-38
TIMP3	6.17E-17	-1.185873344	0.04	0.163	1.63E-12
CAPS	7.29E-15	-1.228213705	0.005	0.102	1.92E-10
SFTA2	2.47E-09	-1.232540106	0.005	0.202	6.52E-05
WFDC2	0.975830928	-1.235218498	0	0.283	1
SLC34A2	0.975794229	-1.257069744	0	0.241	1
HOPX	6.90E-23	-1.477942027	0.025	0.29	1.82E-18
SCGB3A2	9.03E-19	-1.88319782	0.015	0.154	2.38E-14
PGC	5.51E-11	-1.91039895	0.005	0.153	1.45E-06
NAPSA	1.37E-12	-1.938397934	0.005	0.198	3.61E-08
SFTPA2	1.42E-15	-2.746150499	0.005	0.209	3.75E-11
SLPI	1.21E-68	-2.965045645	0.08	0.485	3.19E-64
SFTPA1	4.71E-15	-3.029186591	0.005	0.228	1.24E-10
SCGB3A1	1.59E-56	-3.104098956	0.07	0.379	4.19E-52
SFTPB	1.56E-55	-3.340783838	0.045	0.362	4.11E-51
SCGB1A1	3.22E-39	-3.356353635	0.08	0.231	8.48E-35
SFTPC	2.56E-126	-4.73297119	0.16	0.584	6.74E-122
