## Supplementary material for "Single-cell RNA-sequencing reveals profibrotic roles of distinct epithelial and mesenchymal lineages in pulmonary fibrosis": SCGB3A2+_vsall_control_.csv

	p_val	avg_logFC	pct.1	pct.2	p_val_adj
SCGB3A2	3.73E-10	3.373097755	0.918	0.151	9.83E-06
SLPI	3.11E-09	1.687264292	1	0.481	8.21E-05
SCGB1A1	0.001883139	1.638009433	0.588	0.229	1
GPRC5A	7.00E-11	1.502201733	0.876	0.157	1.85E-06
RNASE1	2.88E-12	1.456271419	0.969	0.475	7.59E-08
GDF15	1.54E-08	1.441614841	0.742	0.133	0.00040534
ELF3	1.40E-08	1.436885549	0.907	0.224	0.0003701
WFDC2	1.04E-06	1.290176834	0.918	0.279	0.027307279
CEACAM6	4.84E-05	1.263052716	0.753	0.092	1
CYB5A	3.37E-20	1.261045079	0.99	0.706	8.88E-16
MGP	0.006391526	1.258388449	0.526	0.109	1
SFTPB	0.000678062	1.251230589	0.99	0.358	1
FOLR1	4.26E-11	1.20424458	0.814	0.237	1.12E-06
CLDN4	2.18E-08	1.197950814	0.897	0.238	0.000573709
TACSTD2	2.50E-08	1.196927639	0.887	0.204	0.000658234
PIGR	1.85E-06	1.172384247	0.876	0.206	0.048874512
SOX4	2.34E-17	1.155742143	0.66	0.198	6.16E-13
ZFP36L1	8.10E-26	1.131925235	0.979	0.641	2.14E-21
CXCL17	4.88E-06	1.128671306	0.825	0.199	0.128630334
STEAP4	1.07E-11	1.023456468	0.598	0.107	2.83E-07
BCAM	9.98E-14	0.995515164	0.794	0.218	2.63E-09
C19orf33	5.90E-09	0.994800062	0.794	0.213	0.000155558
CTSE	1.46E-08	0.991165936	0.649	0.049	0.000384707
CYR61	3.22E-05	0.987029501	0.629	0.158	0.848031387
C16orf89	1.48E-07	0.980735416	0.66	0.179	0.00390908
KLK11	9.95E-05	0.96460281	0.515	0.042	1
SUSD2	6.41E-07	0.931400617	0.784	0.159	0.016906821
SCGB3A1	0.012568621	0.927052168	0.804	0.375	1
MUC1	7.44E-05	0.910326238	0.928	0.232	1
KRT18	2.24E-07	0.903574444	0.876	0.269	0.005913615
FMO2	2.97E-05	0.889778673	0.485	0.047	0.784552412
SFTA1P	2.31E-09	0.88716149	0.701	0.135	6.08E-05
KRT7	0.000948324	0.870885889	0.794	0.165	1
MALAT1	5.26E-15	0.870077103	1	0.991	1.39E-10
AQP5	3.16E-05	0.864166881	0.546	0.037	0.83396062
HSD17B6	4.67E-09	0.845158998	0.577	0.131	0.000123226
MET	8.99E-23	0.839952895	0.722	0.129	2.37E-18
NEDD4L	2.31E-15	0.838698056	0.763	0.212	6.10E-11
LMO7	3.56E-09	0.824483452	0.773	0.205	9.38E-05
CAV1	0.002327964	0.822663228	0.701	0.202	1
MSLN	3.90E-06	0.821407157	0.412	0.066	0.102834635
ATP1B1	3.90E-15	0.806215361	0.814	0.383	1.03E-10
AQP4	1.13E-09	0.789413148	0.567	0.121	2.97E-05
NKX2-1	6.93E-07	0.763145818	0.814	0.186	0.018288181
S100A14	0.000450483	0.755267789	0.722	0.182	1
SDC1	6.04E-14	0.746768849	0.639	0.112	1.59E-09
SFTA3	9.44E-05	0.743959415	0.794	0.196	1
HOPX	0.007239455	0.74104789	0.907	0.286	1
CYP4B1	0.001621657	0.734814503	0.773	0.201	1
HMGN3	2.03E-18	0.734047324	0.907	0.702	5.34E-14
KRT19	0.000823053	0.729692006	0.784	0.251	1
LMO3	3.18E-12	0.727211952	0.598	0.166	8.38E-08
SFTA2	2.37E-104	0.713104178	0.794	0.199	6.25E-100
DAPK1	1.55E-25	0.690208621	0.701	0.243	4.08E-21
EFNA1	1.31E-08	0.686845934	0.66	0.192	0.000345686
AGR3	0.003204168	0.686485775	0.711	0.189	1
C3	0.00032232	0.664626408	0.464	0.168	1
HSPB1	3.16E-09	0.65805602	0.979	0.796	8.34E-05
CAPN8	2.41E-22	0.646276379	0.464	0.079	6.34E-18
HSPA5	9.90E-13	0.639082413	0.753	0.657	2.61E-08
S100A13	5.96E-12	0.637660068	0.68	0.34	1.57E-07
LIPH	2.80E-15	0.634045049	0.536	0.121	7.38E-11
H1F0	1.09E-10	0.621716805	0.619	0.29	2.88E-06
MT-CO3	1.69E-23	0.621129382	1	0.995	4.46E-19
EGR1	9.55E-05	0.616186524	0.722	0.374	1
MS4A15	0.00072267	0.61266415	0.351	0.024	1
WSB1	3.01E-15	0.608974034	0.763	0.664	7.95E-11
MT-ATP8	1.67E-15	0.607548323	1	0.992	4.40E-11
SDC4	2.64E-06	0.604245196	0.784	0.311	0.069545443
IFT57	1.15E-05	0.603705304	0.67	0.269	0.303066686
KRT8	0.001100983	0.597728341	0.784	0.254	1
MT-ND1	3.92E-23	0.597437269	1	0.993	1.03E-18
SLC34A2	0.03331012	0.595237173	0.732	0.238	1
CRACR2B	3.61E-18	0.589491781	0.515	0.098	9.53E-14
RNF145	9.15E-10	0.587544739	0.68	0.278	2.41E-05
FOSB	0.000200606	0.576958764	0.649	0.381	1
SPINT2	1.10E-08	0.574459265	0.794	0.433	0.000289306
CD55	2.76E-09	0.574077276	0.825	0.626	7.28E-05
FXYD3	0.000316826	0.572299017	0.691	0.217	1
PLK2	1.91E-08	0.571603919	0.309	0.108	0.000503791
MRPS25	2.45E-25	0.56905813	0.629	0.239	6.46E-21
NCOA7	7.08E-08	0.567924284	0.485	0.242	0.001867363
CCND1	1.18E-08	0.559306327	0.474	0.14	0.000312137
RAB11FIP1	2.08E-10	0.559044084	0.639	0.382	5.48E-06
KLK10	0.000444722	0.557875629	0.258	0.037	1
MALL	0.00019547	0.551256502	0.619	0.174	1
PTPN13	1.12E-07	0.544574344	0.536	0.141	0.002952398
KIAA1324	2.57E-11	0.542982715	0.433	0.05	6.78E-07
SHROOM3	2.82E-11	0.541728607	0.474	0.134	7.44E-07
CLIC3	0.000382177	0.5412171	0.557	0.169	1
OCLN	3.59E-13	0.537343176	0.485	0.149	9.46E-09
ICAM1	8.97E-05	0.533236014	0.629	0.262	1
NGFRAP1	1.68E-05	0.531354958	0.608	0.251	0.443719645
MGST1	0.001553911	0.522076566	0.907	0.456	1
SECISBP2L	1.19E-09	0.521614262	0.567	0.314	3.13E-05
EPCAM	1.12E-05	0.519297594	0.629	0.213	0.294283271
RASD1	3.19E-05	0.514487189	0.381	0.108	0.842356662
CP	6.28E-05	0.514357573	0.361	0.059	1
C1orf116	4.29E-13	0.514282088	0.485	0.111	1.13E-08
ERBB3	3.06E-14	0.50456442	0.433	0.122	8.07E-10
APOD	0.033239737	0.501939925	0.33	0.088	1
KLF5	9.68E-09	0.490203561	0.515	0.165	0.000255412
MUC4	0.000491507	0.489259541	0.33	0.061	1
SLC22A3	2.01E-15	0.486291642	0.412	0.079	5.30E-11
LGALS3BP	1.51E-08	0.485075932	0.629	0.401	0.000398562
CCNL1	1.90E-08	0.484416202	0.67	0.511	0.000501259
SELENBP1	0.001354025	0.482021755	0.619	0.246	1
AHR	5.39E-10	0.479728561	0.577	0.297	1.42E-05
SFTPD	7.54E-33	0.479411622	0.567	0.167	1.99E-28
PEG10	0.002879558	0.477076495	0.392	0.103	1
CLU	0.079327857	0.474321351	0.629	0.203	1
HSD17B11	5.84E-13	0.473950894	0.649	0.48	1.54E-08
NEAT1	6.95E-06	0.473363544	0.969	0.933	0.183434622
MBIP	2.15E-06	0.469027729	0.67	0.234	0.056770953
MT-ATP6	1.66E-12	0.465084584	1	0.993	4.37E-08
SLC25A36	6.36E-14	0.462587462	0.546	0.281	1.68E-09
LCN2	0.220620771	0.460615921	0.361	0.088	1
ERRFI1	4.13E-07	0.459755452	0.464	0.193	0.010881252
LIMCH1	3.24E-06	0.459190466	0.515	0.197	0.085572457
EMP2	0.013635443	0.451425675	0.732	0.305	1
ADIRF	0.012658407	0.448122319	0.515	0.224	1
RPL24	3.15E-14	0.444400391	0.969	0.983	8.31E-10
DDX17	4.00E-09	0.443148767	0.722	0.553	0.000105558
AGR2	0.039500988	0.441730055	0.557	0.198	1
MTUS1	3.96E-07	0.440763821	0.474	0.176	0.010441713
H1FX	2.20E-07	0.434206624	0.608	0.325	0.005815648
PRSS8	9.27E-07	0.433649273	0.454	0.127	0.024452504
IER2	7.38E-05	0.428561341	0.825	0.708	1
ANXA3	0.000828939	0.428155376	0.526	0.122	1
VEGFA	1.98E-07	0.426962838	0.454	0.143	0.005213316
SCNN1B	2.94E-08	0.424456122	0.402	0.057	0.000776796
ADGRF5	0.000666597	0.424385446	0.629	0.229	1
ARFGEF3	3.57E-08	0.424294669	0.402	0.139	0.000942102
FABP5	0.001292406	0.419043186	0.876	0.724	1
RPL13A	1.35E-11	0.416733259	0.969	0.967	3.57E-07
EHF	2.42E-09	0.415570231	0.464	0.124	6.38E-05
CDH1	4.46E-09	0.414070833	0.443	0.129	0.000117525
DSTN	2.66E-05	0.410751653	0.948	0.699	0.701147391
ATP1A1	6.25E-05	0.410021001	0.68	0.448	1
S100A16	1.04E-05	0.409146413	0.443	0.157	0.27530844
MDK	0.000866369	0.408271589	0.381	0.089	1
SPINT1	4.94E-13	0.40786896	0.464	0.2	1.30E-08
USP54	4.61E-11	0.406877911	0.485	0.121	1.22E-06
MT-CO1	1.06E-09	0.402687648	1	0.995	2.79E-05
FAM13A	2.96E-09	0.401090861	0.392	0.152	7.81E-05
AC008268.1	7.93E-06	0.399879773	0.299	0.043	0.209148606
BTG3	6.66E-07	0.398165284	0.536	0.285	0.017567089
CLDN7	3.09E-05	0.398141879	0.495	0.27	0.816333952
MECOM	1.60E-08	0.397026864	0.454	0.137	0.000420747
SEPP1	0.019856183	0.396183527	0.691	0.295	1
APLP2	3.90E-08	0.391993032	0.907	0.744	0.001028712
MRPL14	1.58E-07	0.391074222	0.577	0.411	0.004156082
AHI1	3.75E-12	0.388312383	0.299	0.164	9.89E-08
ERBB2	9.88E-13	0.388104119	0.412	0.098	2.61E-08
PPA1	1.48E-06	0.38412301	0.711	0.488	0.039024383
WWTR1	1.12E-06	0.384088007	0.402	0.18	0.029493914
SSR4	1.85E-12	0.383869092	0.918	0.855	4.89E-08
ROS1	2.05E-06	0.381378595	0.361	0.095	0.054070335
CAPN2	2.64E-07	0.380008868	0.68	0.46	0.006960066
NPNT	6.22E-07	0.377565866	0.412	0.114	0.016408331
EPS8L2	6.17E-09	0.375564404	0.412	0.108	0.000162815
RASSF9	4.78E-12	0.372610698	0.309	0.057	1.26E-07
ATF3	0.011536889	0.37177506	0.629	0.424	1
ADK	3.44E-11	0.371625639	0.515	0.248	9.08E-07
RPL17	4.96E-07	0.371420315	0.948	0.92	0.013081234
SH3YL1	3.10E-08	0.371204039	0.443	0.203	0.000816725
CLDN3	0.016661544	0.370924243	0.536	0.164	1
MAGI3	3.22E-14	0.370460313	0.381	0.084	8.50E-10
TMEM125	1.33E-05	0.36959393	0.546	0.18	0.351199039
SCNN1A	3.03E-06	0.368949842	0.454	0.156	0.079976663
EZR	0.000454589	0.368673004	0.763	0.481	1
CD9	1.54E-05	0.368485689	0.918	0.809	0.405139247
MYO1B	6.05E-06	0.368267369	0.402	0.134	0.159508636
RBPMS	1.51E-06	0.368232277	0.495	0.199	0.039773077
CAV2	0.005612088	0.367784535	0.515	0.16	1
XAGE2	0.141377371	0.367394957	0.113	0.01	1
AKR1C1	0.000168178	0.365035632	0.289	0.109	1
IRX2	6.46E-09	0.364513379	0.371	0.104	0.000170418
MAL2	2.00E-07	0.363276019	0.433	0.16	0.005266075
SEL1L3	3.95E-13	0.361764142	0.351	0.125	1.04E-08
MT-ND3	4.46E-06	0.360316964	1	0.993	0.117635927
VMP1	3.32E-05	0.358145998	0.495	0.395	0.876577435
PPDPF	1.10E-07	0.356887577	0.969	0.948	0.002899287
JUND	1.21E-05	0.356422189	0.619	0.468	0.319208755
N4BP2L2	9.32E-08	0.355193003	0.67	0.522	0.002459166
CLIC6	9.50E-05	0.352053212	0.371	0.076	1
MYO6	2.13E-08	0.351961016	0.464	0.195	0.000561694
TSTD1	0.004440815	0.35170073	0.67	0.31	1
POLR2L	2.28E-07	0.351472043	0.918	0.757	0.006022191
NFIA	8.67E-08	0.350480119	0.392	0.191	0.00228605
DHRS3	9.12E-12	0.350290186	0.412	0.187	2.40E-07
TRIB1	2.74E-06	0.349427909	0.505	0.181	0.072273759
JUN	0.001710757	0.349220495	0.897	0.879	1
EPS8	4.69E-07	0.348968895	0.392	0.203	0.012366123
PLXNB2	1.34E-07	0.348023556	0.392	0.202	0.003537475
MAP1LC3A	2.86E-06	0.345002879	0.515	0.232	0.075368671
SDPR	0.073383815	0.344758253	0.495	0.155	1
FNBP1L	3.54E-09	0.342570975	0.392	0.115	9.33E-05
LUC7L3	8.47E-08	0.341007904	0.526	0.337	0.002233172
FAM129B	1.80E-08	0.340069981	0.412	0.175	0.000474992
MMP7	0.056395894	0.339356653	0.206	0.03	1
PTP4A1	1.18E-05	0.337551976	0.557	0.397	0.312156301
GTF2I	7.74E-07	0.336574496	0.629	0.354	0.020405241
RRBP1	3.05E-07	0.33642629	0.515	0.324	0.008053207
PTK2	3.11E-09	0.335432232	0.351	0.138	8.20E-05
ATP13A4	1.98E-09	0.335329523	0.351	0.075	5.22E-05
RAB25	2.53E-06	0.334595792	0.443	0.161	0.066775958
MT-CYB	4.37E-07	0.334248732	1	0.994	0.011530432
KLHL24	1.18E-09	0.333017948	0.474	0.261	3.11E-05
TC2N	7.82E-06	0.332913915	0.361	0.171	0.206274304
AGER	0.229331396	0.332073067	0.299	0.104	1
FNIP2	1.69E-08	0.330527097	0.412	0.191	0.000444487
RPL10A	4.57E-08	0.33027706	0.959	0.975	0.001204366
CIT	6.95E-12	0.328934624	0.299	0.056	1.83E-07
PARP14	1.51E-06	0.327239523	0.443	0.294	0.03970464
ALDH1A1	0.002430694	0.326672437	0.598	0.325	1
ABLIM1	2.19E-05	0.325401608	0.309	0.138	0.576847295
CD46	2.81E-06	0.325184717	0.526	0.484	0.074193753
ERP27	2.22E-11	0.324635533	0.247	0.041	5.86E-07
SNHG8	1.29E-06	0.323936533	0.701	0.556	0.034077155
PVRL4	8.44E-19	0.323881556	0.33	0.046	2.23E-14
SLC22A31	0.002192993	0.323519849	0.454	0.134	1
NFAT5	7.33E-08	0.323216374	0.351	0.18	0.001933435
LDLR	0.006059175	0.32153881	0.392	0.196	1
HES1	0.00083296	0.319305679	0.33	0.108	1
RPS6	7.50E-07	0.318084957	0.99	0.989	0.019794501
IRF2BP2	1.20E-07	0.315206148	0.526	0.325	0.003153122
OSBPL9	6.18E-10	0.313346652	0.412	0.211	1.63E-05
CD47	3.88E-06	0.312688548	0.629	0.499	0.102262076
C4BPA	0.028120029	0.312632136	0.299	0.137	1
C8orf4	0.054737116	0.312436605	0.33	0.151	1
TMPRSS2	1.99E-06	0.310273673	0.423	0.126	0.052611992
VPS37B	5.48E-08	0.30959796	0.423	0.186	0.001445316
RPL27A	3.39E-07	0.309242409	0.907	0.89	0.008942448
TSC22D1	0.00988709	0.307768501	0.608	0.328	1
KCNJ15	4.58E-07	0.307640923	0.34	0.097	0.012086131
XIST	0.000455664	0.307154324	0.165	0.16	1
JUP	1.26E-07	0.307053449	0.412	0.143	0.003318226
C5orf38	1.75E-06	0.307007026	0.412	0.119	0.04609861
DHCR24	0.009844873	0.30681663	0.546	0.227	1
FAM129A	1.66E-07	0.306726452	0.34	0.154	0.004390541
ZNF608	1.90E-12	0.30671526	0.278	0.052	5.00E-08
RAI14	8.84E-09	0.304871204	0.351	0.118	0.000233212
PON3	3.24E-07	0.304309135	0.299	0.084	0.008557859
TOB1	1.76E-05	0.304033458	0.536	0.289	0.46536258
MLLT3	4.62E-13	0.303941347	0.289	0.087	1.22E-08
ACADSB	6.71E-14	0.303512939	0.32	0.096	1.77E-09
PTPRF	0.000181041	0.30325907	0.351	0.125	1
PTPRK	8.01E-08	0.302876756	0.34	0.122	0.0021139
YPEL3	9.03E-08	0.30274167	0.474	0.238	0.002382362
LSR	1.02E-06	0.30262438	0.464	0.161	0.026942345
RPL37	1.21E-06	0.301411802	0.979	0.99	0.031910824
SYNE2	0.005874119	0.300493105	0.557	0.247	1
CELSR1	1.54E-05	0.300032241	0.278	0.089	0.405945928
GRHL1	6.60E-20	0.298988469	0.289	0.029	1.74E-15
LAMA5	3.04E-07	0.298703253	0.33	0.084	0.008008701
NET1	3.11E-08	0.298316612	0.371	0.129	0.000820691
HSBP1L1	1.87E-08	0.297628381	0.412	0.203	0.000493898
TMEM159	1.42E-14	0.297528275	0.361	0.123	3.75E-10
GOLGB1	7.40E-06	0.297437038	0.495	0.331	0.195288374
CYP2B6	7.53E-11	0.295645398	0.186	0.042	1.99E-06
ATL2	1.69E-13	0.295556769	0.33	0.103	4.47E-09
MT-ND4	2.73E-05	0.294888114	0.99	0.99	0.720130282
VSIG2	3.52E-07	0.294864271	0.351	0.104	0.009282781
GSTA4	0.000474698	0.29348314	0.309	0.139	1
RPS5	1.18E-06	0.293438748	0.969	0.984	0.03107222
AC090498.1	2.05E-06	0.292577044	0.969	0.998	0.053976007
STARD10	1.07E-06	0.292086648	0.423	0.152	0.028189596
ENOSF1	9.09E-08	0.291096164	0.402	0.223	0.002396448
NKTR	4.02E-05	0.290634515	0.495	0.317	1
CCNL2	2.68E-08	0.288569639	0.361	0.191	0.000707758
EFEMP1	0.010823808	0.28832869	0.433	0.167	1
CALCOCO1	7.62E-09	0.288120222	0.433	0.218	0.000200875
MACROD2	0.011247038	0.287839703	0.381	0.127	1
KIF22	6.44E-07	0.285751079	0.402	0.205	0.016989184
RPS18	3.10E-05	0.285583664	0.99	0.991	0.816471554
RPL36A	6.83E-05	0.285039329	0.711	0.686	1
TMEM98	3.51E-07	0.284709473	0.34	0.103	0.009260842
ST6GALNAC1	3.49E-05	0.284115289	0.34	0.076	0.920234067
PTGS2	0.001190309	0.283686914	0.175	0.068	1
H3F3B	6.14E-05	0.283611961	0.979	0.996	1
PHIP	7.25E-06	0.283578608	0.515	0.327	0.191129564
GOLGA8B	7.95E-08	0.282985062	0.33	0.102	0.002098261
CFTR	1.79E-10	0.282844507	0.258	0.047	4.71E-06
RUNX1	5.52E-06	0.282681667	0.454	0.275	0.14562365
C1R	0.001502241	0.282431948	0.247	0.076	1
AHCYL1	3.79E-09	0.282018877	0.371	0.235	0.000100063
GLS	3.89E-06	0.280244809	0.33	0.203	0.102713268
TSPAN13	0.002680663	0.279679186	0.485	0.181	1
ECHDC1	2.34E-07	0.279622495	0.557	0.371	0.006183287
DSP	0.000309112	0.278270277	0.278	0.101	1
INSR	7.84E-11	0.277286713	0.216	0.112	2.07E-06
CXCL1	0.218653438	0.276525604	0.113	0.056	1
TMC5	0.03379628	0.276469801	0.381	0.142	1
SEMA3B	0.000368291	0.273995509	0.299	0.035	1
ESRP1	2.72E-10	0.273994665	0.33	0.094	7.18E-06
UTRN	0.000182745	0.273975489	0.526	0.32	1
CTNNA1	2.83E-05	0.273967644	0.567	0.4	0.747764763
CHD2	2.42E-05	0.272983275	0.423	0.302	0.637816483
MSI2	0.000139461	0.272940579	0.278	0.124	1
HNMT	7.72E-05	0.272302511	0.474	0.358	1
GSTP1	0.001042296	0.272246789	0.979	0.973	1
PLEKHJ1	1.01E-08	0.271017974	0.351	0.199	0.000265095
HOOK2	5.82E-08	0.268021527	0.309	0.155	0.00153423
TM4SF1	0.1674524	0.268007944	0.485	0.204	1
SREK1	6.32E-07	0.266974285	0.412	0.24	0.016667742
ASS1	0.000787957	0.266053693	0.381	0.141	1
GLCCI1	1.78E-10	0.265914867	0.299	0.083	4.69E-06
INADL	2.03E-09	0.265464765	0.32	0.088	5.36E-05
EPHA2	8.25E-08	0.264396103	0.268	0.09	0.002175573
KLF6	0.011448662	0.263789417	0.825	0.797	1
MYH14	2.00E-05	0.26330352	0.361	0.123	0.528385803
RPS12	0.000332589	0.262642114	0.99	0.994	1
BTG2	0.026334709	0.261862599	0.526	0.441	1
TRAF4	1.13E-07	0.26115893	0.34	0.131	0.002981865
ABCC5	5.77E-08	0.256029522	0.278	0.093	0.001521472
CLDN18	0.218815953	0.255494097	0.381	0.155	1
KIAA0319L	1.71E-08	0.254561201	0.33	0.155	0.000452084
PLEKHG1	2.76E-05	0.254245893	0.144	0.033	0.727548943
HSD17B13	0.001911798	0.25420202	0.144	0.018	1
WNK1	2.90E-05	0.253243571	0.495	0.361	0.763789598
LTBP3	6.74E-09	0.25156955	0.33	0.135	0.000177834
CADM1	0.000296815	0.250452966	0.371	0.133	1
COLCA1	1.59E-05	0.250138553	0.278	0.082	0.418942027
ACSL4	4.58E-05	-0.250586939	0.041	0.236	1
7-Sep	0.000431816	-0.251103128	0.299	0.493	1
DDAH2	6.89E-05	-0.251267942	0.144	0.337	1
LAT2	0.976569477	-0.251377824	0	0.195	1
HAVCR2	0.000871813	-0.251666323	0.01	0.202	1
IQGAP2	7.07E-05	-0.251747797	0.031	0.226	1
SELT	5.37E-05	-0.251816589	0.278	0.463	1
CD86	0.000919565	-0.251885849	0.01	0.188	1
PTGER4	0.000917013	-0.252227237	0.01	0.188	1
UBE2L3	3.54E-05	-0.252242953	0.175	0.404	0.934916573
UBXN1	0.000121039	-0.252286833	0.433	0.59	1
MTHFD2	4.07E-05	-0.252458588	0.041	0.235	1
ADIPOR1	4.92E-05	-0.253295084	0.247	0.488	1
CFP	0.001236905	-0.253494232	0.01	0.135	1
UBE2E2	5.37E-05	-0.253586757	0.031	0.25	1
PSME1	0.000240047	-0.25376172	0.619	0.772	1
NQO1	0.000574655	-0.25466801	0.062	0.143	1
LILRB3	0.97654561	-0.255265433	0	0.199	1
SPG21	4.76E-05	-0.255328902	0.258	0.453	1
TMEM50A	0.000100709	-0.255397689	0.412	0.633	1
FAM26F	0.976544265	-0.255486424	0	0.138	1
LRRFIP1	0.000216431	-0.256156993	0.588	0.758	1
SNX17	2.06E-05	-0.256224403	0.144	0.377	0.542846711
UQCRC2	2.30E-05	-0.25653175	0.196	0.422	0.607214883
IFI6	0.014896854	-0.256697833	0.227	0.402	1
CD4	0.976536506	-0.25676231	0	0.199	1
TNFRSF1A	5.65E-05	-0.257618474	0.134	0.341	1
CLIC4	9.83E-05	-0.258642671	0.093	0.237	1
NDUFAB1	8.41E-05	-0.258655563	0.351	0.539	1
CEP170	0.000128577	-0.258829564	0.021	0.231	1
UBE2J1	5.90E-05	-0.258922307	0.134	0.324	1
C9orf72	0.000133118	-0.259476697	0.021	0.224	1
ITGB1	0.000792803	-0.259702135	0.381	0.521	1
CHURC1	4.68E-05	-0.259747983	0.289	0.523	1
PRCP	6.11E-05	-0.260593242	0.093	0.25	1
UBE2L6	0.000141748	-0.261169665	0.227	0.415	1
LYST	3.54E-05	-0.261317194	0.062	0.252	0.934474451
PSMA5	2.33E-05	-0.26158775	0.206	0.4	0.614698283
SEC14L1	0.000116664	-0.261730045	0.093	0.276	1
C11orf31	3.00E-05	-0.261972433	0.464	0.691	0.790581012
RAP1A	3.41E-05	-0.262002193	0.227	0.483	0.899738589
TNFSF13B	0.000801503	-0.262366802	0.01	0.189	1
M6PR	6.94E-05	-0.262652356	0.237	0.446	1
PKM	0.000112639	-0.26271633	0.66	0.787	1
STX10	8.40E-06	-0.264030716	0.082	0.316	0.221660949
TBCB	1.93E-05	-0.265132038	0.165	0.4	0.510307527
CHCHD10	0.000371878	-0.265285527	0.536	0.624	1
TTN	0.000878331	-0.265349383	0.031	0.119	1
GPR65	0.976481537	-0.265964118	0	0.196	1
RCSD1	0.976478539	-0.266474204	0	0.175	1
FCGR1A	0.976476971	-0.266741289	0	0.195	1
NAAA	4.90E-05	-0.266930875	0.021	0.232	1
6-Sep	0.000731956	-0.266965951	0.01	0.196	1
BIN2	0.976472278	-0.267542114	0	0.182	1
PTRF	0.004493925	-0.26771084	0.113	0.174	1
BLOC1S2	1.13E-05	-0.267943658	0.093	0.297	0.297411484
B3GNT5	6.67E-05	-0.268010224	0.072	0.232	1
EIF4A3	0.000347118	-0.268059608	0.186	0.338	1
1-Mar	0.976461389	-0.269408215	0	0.213	1
PHACTR1	0.000112827	-0.270172598	0.093	0.253	1
TPP1	6.54E-05	-0.270470903	0.186	0.405	1
CCDC109B	1.56E-05	-0.2707677	0.041	0.263	0.412338406
HERPUD1	0.00141521	-0.270843349	0.495	0.611	1
NCF4	3.80E-05	-0.271159907	0.021	0.244	1
SUPT4H1	1.02E-05	-0.27246484	0.155	0.373	0.269363001
CLTA	9.32E-06	-0.272789156	0.629	0.779	0.245818192
CD58	1.61E-05	-0.273012926	0.103	0.303	0.425469361
ARL6IP5	4.94E-05	-0.273722156	0.423	0.638	1
TSPAN1	0.301864963	-0.274403146	0.289	0.102	1
SPCS3	2.67E-05	-0.274694605	0.196	0.412	0.704236782
KIAA1551	2.68E-05	-0.274804533	0.052	0.233	0.707225345
GPRIN3	0.000108942	-0.275614704	0.021	0.213	1
UBXN11	2.62E-05	-0.276164368	0.052	0.231	0.690624326
MTDH	2.81E-05	-0.276180526	0.371	0.625	0.742084042
CLEC4E	0.97641991	-0.27662167	0	0.18	1
NNMT	0.000309741	-0.276657132	0.021	0.132	1
SAP18	7.88E-06	-0.27674812	0.546	0.743	0.207917684
EMC7	4.61E-06	-0.276829116	0.124	0.364	0.121677978
DST	3.58E-05	-0.277092526	0.041	0.219	0.94471005
GABARAPL1	8.72E-05	-0.277378023	0.196	0.387	1
ADAMTSL4	0.97641391	-0.277678803	0	0.21	1
CAPZB	4.86E-05	-0.27941467	0.423	0.617	1
SAA1	0.232801469	-0.279625202	0.082	0.103	1
VPS29	3.05E-05	-0.279652642	0.32	0.515	0.803669735
AKR1A1	2.24E-05	-0.280536362	0.289	0.48	0.591553802
ITGAX	0.976392311	-0.281513531	0	0.187	1
SIRPA	8.05E-05	-0.281514981	0.021	0.238	1
PLEC	2.31E-05	-0.28156494	0.144	0.328	0.608989222
CASP1	9.27E-06	-0.281875273	0.062	0.275	0.244604848
CCT8	7.96E-06	-0.282234733	0.216	0.449	0.210002427
LAMP3	0.063652703	-0.283045084	0.247	0.162	1
TCIRG1	2.15E-05	-0.283150193	0.165	0.376	0.56810794
PCBP2	5.37E-06	-0.283422512	0.876	0.915	0.141575723
ATOX1	2.92E-05	-0.283885386	0.258	0.457	0.769268477
TMED5	1.31E-05	-0.284854398	0.206	0.425	0.345833511
RPN1	3.67E-05	-0.284854635	0.361	0.583	0.969308123
EML4	7.33E-05	-0.285432958	0.216	0.408	1
UFC1	0.000457951	-0.285493881	0.392	0.509	1
STX11	7.13E-05	-0.286261585	0.021	0.244	1
CORO1B	6.05E-06	-0.28652803	0.155	0.403	0.159665654
LPXN	7.03E-06	-0.286547971	0.072	0.282	0.185323344
TGM2	0.000119359	-0.287230581	0.031	0.156	1
PPP1R2	7.72E-06	-0.287712937	0.134	0.364	0.203551055
PAK2	1.87E-05	-0.288078533	0.216	0.448	0.494181966
HLA-F	4.60E-05	-0.288558309	0.175	0.394	1
NR4A2	0.007117936	-0.288599576	0.206	0.329	1
FLI1	0.976348417	-0.289447717	0	0.23	1
ATP5C1	8.23E-06	-0.28981698	0.423	0.619	0.216988921
GIMAP1	0.976345437	-0.289993407	0	0.197	1
JAK1	4.42E-05	-0.290045855	0.258	0.49	1
ITGA4	0.000611408	-0.290377438	0.01	0.173	1
SNHG7	0.000189555	-0.290533707	0.278	0.405	1
PARVG	0.976340655	-0.290870631	0	0.237	1
RNASE6	9.72E-05	-0.290916112	0.01	0.197	1
CSNK2B	7.45E-06	-0.291026512	0.351	0.566	0.196500012
STK4	1.51E-05	-0.291392511	0.093	0.288	0.398732323
PARVB	0.976335762	-0.291770764	0	0.248	1
USMG5	2.64E-06	-0.292831507	0.691	0.838	0.069595204
RASGEF1B	4.23E-05	-0.293205992	0.062	0.228	1
POLD4	1.17E-05	-0.293320323	0.289	0.494	0.308859741
PSENEN	0.001654136	-0.293829111	0.186	0.278	1
IGFBP2	0.059816098	-0.294274741	0.093	0.127	1
IRF8	0.976320297	-0.29463159	0	0.219	1
CCDC85B	2.56E-05	-0.295145597	0.186	0.371	0.675521278
ATP5L	1.81E-07	-0.29547522	0.907	0.954	0.004779377
FMNL1	0.000442803	-0.295620528	0.01	0.238	1
DRAP1	7.81E-06	-0.296130871	0.216	0.447	0.20595501
TLR4	0.976298733	-0.298660671	0	0.222	1
AQP1	0.034716737	-0.298695513	0.072	0.195	1
TXN	0.000180453	-0.298898316	0.897	0.901	1
CXCL5	0.97629549	-0.299271861	0	0.102	1
PLAC8	0.000127815	-0.299542635	0.052	0.179	1
IK	0.000259111	-0.300085949	0.175	0.328	1
SCCPDH	3.75E-06	-0.300236913	0.072	0.299	0.098973493
ATP5B	2.21E-06	-0.300611829	0.526	0.744	0.058214756
BRI3	0.000135968	-0.300831909	0.536	0.64	1
MAN2B1	3.17E-06	-0.300870346	0.082	0.318	0.083535364
LY86	0.976285534	-0.301150104	0	0.228	1
ATP5E	2.61E-07	-0.301276414	0.948	0.979	0.006879739
LAMTOR4	2.84E-06	-0.301347746	0.433	0.683	0.074831788
MYL6	5.26E-06	-0.301476326	0.99	0.992	0.138614248
CKLF	4.14E-06	-0.301852018	0.103	0.314	0.109101338
PCBP1	4.18E-06	-0.301986595	0.742	0.85	0.110296518
LAMP2	4.33E-05	-0.30218557	0.278	0.446	1
CLEC12A	0.976278612	-0.302462779	0	0.211	1
FHL1	0.976276272	-0.302907759	0	0.189	1
EIF3F	2.40E-06	-0.303031483	0.567	0.767	0.063357093
CTBS	1.84E-06	-0.303109195	0.062	0.332	0.048596501
PLSCR1	2.94E-05	-0.303812127	0.237	0.422	0.774719636
GK	3.91E-05	-0.305432742	0.093	0.279	1
CCNH	4.43E-06	-0.30553879	0.093	0.304	0.116792678
COX8A	3.13E-07	-0.305584438	0.763	0.891	0.008267867
SLC25A5	6.35E-06	-0.305658644	0.814	0.902	0.167384016
GTF3A	2.50E-06	-0.307177085	0.144	0.392	0.066005994
PRDX3	5.84E-06	-0.307300415	0.32	0.524	0.153951464
TALDO1	1.52E-05	-0.307761386	0.515	0.68	0.399752968
CTSA	2.19E-05	-0.307822781	0.237	0.429	0.578876651
PHLDA1	0.000122546	-0.308248605	0.01	0.16	1
CCDC170	0.976246808	-0.308558151	0	0.101	1
USP15	5.24E-06	-0.309262868	0.124	0.361	0.138136303
SKAP2	1.24E-05	-0.310129907	0.021	0.274	0.327753216
PFDN2	9.50E-07	-0.310958142	0.186	0.434	0.025068696
ETS2	0.000248423	-0.311746555	0.351	0.502	1
GHITM	1.27E-06	-0.311980522	0.247	0.536	0.033407186
SYNGR2	7.53E-06	-0.312805797	0.567	0.731	0.198669662
TLN1	7.12E-06	-0.313569904	0.165	0.4	0.187844054
C9orf16	8.81E-06	-0.313734052	0.371	0.594	0.232361557
AP1S2	3.97E-06	-0.313988343	0.082	0.303	0.104640412
C20orf24	1.47E-06	-0.314626485	0.155	0.409	0.038728744
VASP	8.97E-06	-0.31473832	0.186	0.391	0.236516214
ARHGDIA	2.34E-06	-0.315497156	0.309	0.512	0.06175088
MCOLN1	3.44E-06	-0.31573387	0.082	0.308	0.090815489
CYCS	5.24E-06	-0.31626722	0.299	0.508	0.138275514
CA2	0.000104486	-0.316497996	0.021	0.162	1
BCAP31	3.61E-06	-0.318258177	0.454	0.658	0.095205044
PNPLA6	3.25E-06	-0.318444421	0.062	0.28	0.085598998
CIB1	0.00012583	-0.319998761	0.567	0.655	1
MYO1F	0.976187039	-0.320293446	0	0.234	1
SCD	0.000905952	-0.32097417	0.206	0.297	1
IFI16	5.12E-06	-0.321232103	0.144	0.354	0.134968488
ATP6V0D1	5.23E-06	-0.322024847	0.34	0.553	0.138051457
PGAM1	2.80E-06	-0.322128826	0.289	0.518	0.073979788
COX4I1	3.15E-09	-0.322310871	0.948	0.977	8.30E-05
COX17	2.54E-06	-0.322577419	0.299	0.548	0.066914611
RAC1	4.00E-07	-0.323730738	0.887	0.91	0.010553719
CSF1R	0.976168593	-0.323991412	0	0.196	1
FAU	5.21E-09	-0.324136047	0.99	0.995	0.000137419
BAX	7.74E-06	-0.325033379	0.258	0.513	0.204178867
CALR	1.78E-05	-0.325256045	0.649	0.775	0.469498459
CECR1	2.53E-06	-0.326191599	0.093	0.317	0.066629595
SMAP2	9.58E-06	-0.326234756	0.021	0.268	0.252649392
DNAJA1	0.000240105	-0.327546747	0.454	0.549	1
WDR1	1.37E-06	-0.329470451	0.206	0.472	0.036051378
CARD16	1.78E-06	-0.329478234	0.103	0.338	0.046972949
CD48	0.976139651	-0.329866184	0	0.169	1
AGTRAP	6.70E-07	-0.330043946	0.103	0.367	0.017675604
C1orf43	3.95E-07	-0.330161617	0.268	0.562	0.010431998
C19orf60	5.27E-07	-0.330474979	0.165	0.451	0.013910655
SLA	0.976134755	-0.330868531	0	0.246	1
ESAM	0.000472141	-0.331572037	0.01	0.148	1
RGS19	2.53E-05	-0.331993478	0.021	0.28	0.666867247
VDAC2	8.23E-07	-0.332150847	0.309	0.564	0.021701663
MPP1	0.000257331	-0.334832262	0.01	0.264	1
HNRNPF	1.15E-06	-0.336179398	0.371	0.596	0.030423122
PEPD	4.38E-07	-0.336269499	0.124	0.381	0.011543964
ID2	3.82E-05	-0.336501189	0.165	0.366	1
NCKAP1L	0.976100648	-0.337924795	0	0.265	1
ALDH2	7.87E-05	-0.338739328	0.742	0.742	1
KCNAB2	2.22E-05	-0.339076966	0.021	0.281	0.586611453
APBB1IP	6.24E-06	-0.339810422	0.031	0.282	0.164692655
ABCG1	3.00E-06	-0.340889722	0.052	0.266	0.079011391
RENBP	0.976082677	-0.341693402	0	0.277	1
GPX4	1.70E-06	-0.342006459	0.918	0.935	0.044786848
CTSW	0.000197895	-0.342346386	0.041	0.128	1
EVL	6.71E-06	-0.342460297	0.134	0.323	0.176972766
MAP1LC3B	7.26E-07	-0.344003834	0.381	0.605	0.019152606
H2AFY	6.93E-06	-0.344515241	0.464	0.623	0.18290614
CORO1C	2.01E-05	-0.344747454	0.021	0.282	0.530604087
IFITM2	0.007834595	-0.34531994	0.784	0.622	1
JAML	0.976056731	-0.347196623	0	0.244	1
TGFBI	0.976054844	-0.347599749	0	0.242	1
PSMB10	8.23E-07	-0.34933367	0.196	0.436	0.021714823
TCEB2	1.12E-07	-0.349814329	0.856	0.921	0.002960643
GNB2	4.06E-08	-0.350639046	0.567	0.77	0.001070073
EIF4EBP1	3.73E-07	-0.351224138	0.062	0.343	0.009850071
MOB1A	1.55E-07	-0.351601722	0.134	0.431	0.00408246
GUK1	5.21E-07	-0.351619127	0.464	0.722	0.013745913
AKIRIN2	7.24E-07	-0.35237598	0.175	0.413	0.019091744
LRPAP1	4.25E-06	-0.352715119	0.402	0.563	0.111990284
C3AR1	0.976027563	-0.353471416	0	0.25	1
CD164	9.69E-07	-0.354339064	0.464	0.659	0.025553848
PFDN5	8.70E-10	-0.355174132	0.928	0.977	2.29E-05
NDUFS7	5.46E-08	-0.356712101	0.247	0.522	0.001439901
SPN	0.00020256	-0.356790185	0.01	0.257	1
C4orf48	8.91E-07	-0.357702336	0.216	0.438	0.02351078
LAMTOR1	1.63E-07	-0.358152628	0.412	0.622	0.004296588
SLC16A3	6.97E-07	-0.358724858	0.052	0.307	0.018376132
GNAI2	7.11E-07	-0.358855644	0.155	0.44	0.018747462
GPCPD1	2.96E-06	-0.360069739	0.134	0.345	0.078048784
TIMP2	4.22E-07	-0.360364527	0.082	0.329	0.011126428
APIP	2.71E-07	-0.360593652	0.072	0.346	0.007157629
CNPY3	1.73E-07	-0.36067881	0.124	0.404	0.004563449
PRSS23	0.004535561	-0.361632824	0.062	0.123	1
TAGAP	0.97598958	-0.361784384	0	0.182	1
ACSL1	2.52E-06	-0.362140986	0.196	0.429	0.066393938
EIF1	1.87E-10	-0.362141924	0.979	0.997	4.92E-06
FASN	0.000829149	-0.36325175	0.134	0.179	1
MAFB	0.000133534	-0.363763278	0.165	0.322	1
ABHD5	3.64E-06	-0.364039211	0.134	0.32	0.095916126
CAPZA2	4.07E-07	-0.364259238	0.309	0.556	0.010723737
RGS1	7.21E-05	-0.36433004	0.021	0.135	1
IL10RA	0.975966595	-0.366892952	0	0.245	1
TAGLN	0.002598726	-0.367613179	0.082	0.113	1
FERMT3	0.000159379	-0.369208096	0.01	0.298	1
MDH1	2.94E-07	-0.370238048	0.278	0.489	0.007757015
CDKN1A	0.000109927	-0.370482726	0.196	0.401	1
TNFRSF1B	2.11E-05	-0.37110705	0.021	0.223	0.555853569
HCK	0.975946503	-0.371407237	0	0.264	1
HLA-DMA	6.99E-05	-0.371461227	0.67	0.682	1
LYAR	8.40E-07	-0.371620604	0.062	0.284	0.022158852
MYADM	1.05E-06	-0.373476468	0.124	0.314	0.027809382
HLA-DQA2	0.001760124	-0.37381586	0.062	0.128	1
FGL2	4.30E-05	-0.374508523	0.01	0.167	1
CCNI	8.17E-09	-0.376037114	0.742	0.882	0.00021559
CMTM6	1.50E-07	-0.376061794	0.165	0.452	0.003954676
THEMIS2	0.97591757	-0.377988645	0	0.287	1
DBI	5.21E-07	-0.378157788	0.784	0.849	0.013735901
HN1	8.72E-07	-0.379554252	0.175	0.427	0.022995398
RAB5C	3.17E-08	-0.379723673	0.247	0.537	0.000836842
PPP1R18	0.975909535	-0.379833244	0	0.286	1
C12orf75	6.40E-05	-0.380159492	0.021	0.131	1
FPR2	0.00018583	-0.380787865	0.01	0.21	1
CTSZ	2.96E-06	-0.381006458	0.247	0.427	0.078102425
PSMA6	6.74E-08	-0.382079444	0.371	0.624	0.001778515
WIPF1	0.975898365	-0.382409979	0	0.273	1
RNF13	1.67E-07	-0.382522644	0.258	0.523	0.004398938
GPR183	0.975897714	-0.382561345	0	0.161	1
MORN2	0.001869031	-0.383541261	0.103	0.138	1
CREG1	1.91E-07	-0.38365377	0.216	0.47	0.005048786
LY96	7.90E-07	-0.385232918	0.031	0.307	0.020832996
EIF3K	7.26E-10	-0.385832286	0.722	0.882	1.92E-05
MTPN	3.77E-08	-0.38617141	0.093	0.405	0.000994721
LAMP1	1.92E-07	-0.386228402	0.433	0.631	0.005061935
WAS	0.975881732	-0.386273446	0	0.288	1
TWF2	1.08E-07	-0.387378518	0.052	0.355	0.002860517
AKR1C3	8.97E-06	-0.389480674	0.134	0.285	0.236706059
TGFB1	5.47E-07	-0.389613905	0.031	0.331	0.014423425
LITAF	8.09E-07	-0.389766053	0.443	0.628	0.021337853
MSN	1.58E-07	-0.389947596	0.268	0.538	0.004158918
CETN2	0.000896653	-0.391613936	0.093	0.132	1
ATP6V1B2	9.14E-08	-0.394400551	0.082	0.356	0.002409539
DAB2	2.44E-07	-0.395568462	0.103	0.341	0.006431714
GRB2	6.97E-08	-0.396883935	0.186	0.485	0.001838082
RNASET2	1.88E-07	-0.399539457	0.196	0.402	0.004960174
PSMB8	4.37E-08	-0.399693693	0.186	0.465	0.001153963
TPM3	2.74E-08	-0.39970583	0.495	0.717	0.00072235
OSTF1	1.59E-08	-0.399964045	0.196	0.482	0.000418928
ABRACL	4.39E-08	-0.40076899	0.144	0.438	0.001156977
POMP	4.83E-09	-0.402085511	0.495	0.736	0.000127358
IFI27	0.058551805	-0.402290823	0.33	0.248	1
GIMAP7	0.975810552	-0.4031696	0	0.193	1
IL1R2	0.975807928	-0.40380483	0	0.117	1
SERPINB1	1.01E-07	-0.404630296	0.34	0.617	0.00265096
SNX3	6.64E-10	-0.40502387	0.557	0.783	1.75E-05
ANXA1	5.27E-06	-0.406652456	0.732	0.863	0.138947164
LRP1	1.60E-07	-0.407196774	0.072	0.315	0.004224469
GDI2	7.15E-09	-0.407358402	0.278	0.568	0.000188629
ATP6AP1	4.10E-08	-0.408114354	0.247	0.515	0.001081144
ZNF331	6.25E-06	-0.40817427	0.113	0.25	0.164768334
PLEK	0.975785438	-0.409272266	0	0.229	1
MMP19	0.975782171	-0.410071929	0	0.182	1
TMSB4X	6.13E-07	-0.411097468	0.99	0.984	0.01616215
EREG	2.46E-05	-0.412485789	0.021	0.149	0.648884768
ARL4A	1.10E-07	-0.413901957	0.124	0.368	0.002889085
CD36	1.35E-05	-0.415576515	0.01	0.21	0.35607499
LGALS9	6.85E-08	-0.415824809	0.093	0.371	0.001806568
PGK1	3.69E-09	-0.417532859	0.474	0.712	9.73E-05
LTA4H	2.82E-06	-0.418404441	0.515	0.601	0.074451577
LAP3	2.42E-08	-0.418669511	0.124	0.416	0.00063955
IL3RA	0.975746639	-0.418847131	0	0.247	1
IGFBP4	0.000671414	-0.418891738	0.134	0.213	1
PILRA	1.06E-06	-0.419549999	0.021	0.303	0.0278394
PSME2	1.09E-07	-0.420090311	0.33	0.558	0.002865775
C10orf54	2.32E-07	-0.422206727	0.062	0.289	0.006106732
ADGRE5	4.24E-08	-0.42597341	0.113	0.41	0.00111775
RBP4	1.89E-05	-0.426017036	0.021	0.15	0.499680437
NCF1	0.975716665	-0.426367056	0	0.246	1
DDIT4	0.000189993	-0.427112734	0.247	0.394	1
SELPLG	0.975713065	-0.427277238	0	0.303	1
RAB31	7.90E-08	-0.427932986	0.155	0.408	0.002082636
STXBP2	5.42E-07	-0.429756675	0.268	0.481	0.014302305
SLCO2B1	8.74E-05	-0.430248553	0.01	0.273	1
RP11-598F7.3	0.975700382	-0.430497587	0	0.2	1
AP2S1	7.87E-09	-0.431460151	0.351	0.632	0.000207651
HBEGF	8.65E-07	-0.431731005	0.052	0.24	0.022805264
RNASEK	4.15E-11	-0.432910999	0.732	0.873	1.09E-06
IFNGR1	1.10E-06	-0.433811682	0.299	0.517	0.028958942
ICAM2	1.78E-06	-0.434216754	0.021	0.25	0.047013025
CST7	0.00011857	-0.435223592	0.01	0.105	1
LEPROTL1	5.41E-09	-0.437141429	0.134	0.425	0.000142622
ZNF706	9.11E-09	-0.438841375	0.34	0.576	0.000240222
PRR13	9.86E-11	-0.44069548	0.505	0.765	2.60E-06
PTPN6	8.34E-09	-0.440713803	0.093	0.388	0.000219885
HMGB2	6.56E-08	-0.442789968	0.124	0.365	0.001731403
ATP6AP2	3.06E-09	-0.44310622	0.237	0.537	8.08E-05
AKR1B1	1.64E-07	-0.443187213	0.031	0.335	0.004318028
LCP2	0.975649142	-0.443703491	0	0.314	1
CRTAP	2.61E-09	-0.446571602	0.175	0.485	6.89E-05
VDAC1	8.17E-10	-0.448789285	0.196	0.526	2.16E-05
DOCK8	2.82E-06	-0.448936792	0.01	0.335	0.074342563
GCA	1.12E-08	-0.450488348	0.124	0.385	0.00029616
FPR1	0.975621889	-0.450857743	0	0.277	1
UCP2	4.08E-08	-0.451679518	0.155	0.391	0.001077021
CEBPB	3.94E-07	-0.452698277	0.423	0.592	0.010387354
ACTR2	2.24E-09	-0.45284752	0.206	0.523	5.92E-05
LIMD2	7.11E-06	-0.453269015	0.021	0.216	0.187489875
GNG11	0.97561116	-0.453701146	0	0.113	1
GIMAP4	0.975600349	-0.456576647	0	0.265	1
CD3E	0.975595399	-0.457901017	0	0.102	1
LAIR1	5.75E-05	-0.458633091	0.01	0.324	1
RGS2	5.16E-06	-0.45900842	0.093	0.23	0.136235571
EGFL7	3.75E-05	-0.460931549	0.041	0.146	0.987950874
SGK1	1.41E-05	-0.465185592	0.175	0.296	0.373199196
SLC31A2	9.75E-08	-0.465834649	0.031	0.336	0.002572224
IL1B	0.975555346	-0.468711071	0	0.129	1
IL2RG	6.98E-05	-0.469070507	0.01	0.234	1
ATP6V0E1	2.61E-13	-0.471331932	0.711	0.887	6.87E-09
PPARG	0.97554511	-0.47150423	0	0.265	1
NUPR1	3.54E-06	-0.473366235	0.402	0.509	0.093257728
SLC3A2	1.13E-09	-0.474584628	0.134	0.47	2.98E-05
TBXAS1	0.975531013	-0.475374006	0	0.316	1
PSMB9	4.26E-09	-0.475674756	0.175	0.454	0.000112302
PLBD1	5.06E-05	-0.476014233	0.01	0.305	1
ACTR3	3.85E-10	-0.477522314	0.206	0.548	1.02E-05
SNX2	4.60E-10	-0.478150381	0.134	0.462	1.21E-05
KCTD12	2.80E-07	-0.483493357	0.021	0.324	0.007397611
MGAT1	1.02E-09	-0.484464811	0.196	0.478	2.69E-05
HSPA8	9.49E-10	-0.485441427	0.753	0.906	2.50E-05
GLIPR1	0.975492144	-0.486173268	0	0.319	1
SH3BP5	2.73E-08	-0.486502699	0.041	0.348	0.000720897
RAP1B	2.14E-10	-0.487120347	0.216	0.533	5.64E-06
CCDC88A	1.98E-08	-0.488964455	0.031	0.356	0.000521031
RGS10	4.34E-09	-0.489386072	0.082	0.366	0.000114441
MT1X	0.000626098	-0.491194653	0.165	0.24	1
TUBA1A	6.31E-05	-0.493484638	0.289	0.398	1
ODF3B	2.05E-05	-0.495566001	0.155	0.271	0.541310102
TFPI	0.00018542	-0.495721565	0.278	0.277	1
ARRB2	3.62E-10	-0.498041647	0.103	0.443	9.55E-06
FYB	4.03E-05	-0.502481897	0.01	0.294	1
TUBB4B	0.000158661	-0.504232037	0.464	0.503	1
CLEC7A	2.17E-08	-0.505029058	0.031	0.331	0.000571421
CST3	4.32E-07	-0.505805118	0.99	0.955	0.01139295
FCGR2A	1.96E-08	-0.50689618	0.103	0.334	0.000517854
HYAL2	5.93E-06	-0.507369914	0.052	0.165	0.156428979
PLA2G1B	1.97E-05	-0.508055933	0.021	0.136	0.519276015
HPGD	3.82E-07	-0.508089568	0.093	0.265	0.010084381
CYTIP	0.975414136	-0.508419968	0	0.314	1
TNFSF13	3.66E-09	-0.509837057	0.103	0.362	9.64E-05
GABARAP	1.06E-15	-0.511621629	0.938	0.973	2.81E-11
HLA-DMB	1.81E-09	-0.511906052	0.103	0.384	4.76E-05
DOK2	0.975395468	-0.513857761	0	0.347	1
ATP1B3	3.86E-10	-0.515488351	0.082	0.43	1.02E-05
CSTB	4.08E-10	-0.516851527	0.938	0.945	1.08E-05
IGSF6	1.35E-06	-0.517429955	0.01	0.292	0.035531949
LINC01272	3.38E-05	-0.517927965	0.01	0.304	0.892079324
PSMA7	3.91E-13	-0.518258965	0.505	0.792	1.03E-08
LPL	1.20E-08	-0.519595141	0.041	0.313	0.000315425
INHBA	0.975370164	-0.521300886	0	0.19	1
THBD	0.975366857	-0.522279102	0	0.221	1
RHOA	3.76E-17	-0.522773196	0.918	0.967	9.91E-13
YWHAB	2.40E-14	-0.523068501	0.577	0.851	6.33E-10
GLDN	9.66E-08	-0.524368851	0.031	0.271	0.002546963
STMN1	6.37E-08	-0.526196392	0.124	0.354	0.001679104
CAP1	8.21E-12	-0.527717458	0.32	0.614	2.17E-07
VAT1	1.13E-09	-0.528093137	0.072	0.382	2.98E-05
YWHAH	8.35E-11	-0.529096011	0.196	0.531	2.20E-06
TUBB	1.22E-09	-0.534177916	0.34	0.597	3.22E-05
SERPINA1	7.04E-07	-0.534601015	0.866	0.773	0.018561017
MYL12A	1.95E-13	-0.537673334	0.845	0.95	5.15E-09
CPVL	0.975313189	-0.538357038	0	0.312	1
FGR	6.26E-07	-0.538731322	0.021	0.361	0.016520125
ARL6IP1	3.34E-11	-0.538860568	0.268	0.582	8.82E-07
PLXDC2	0.975299035	-0.542658915	0	0.343	1
CYP27A1	7.22E-09	-0.543492304	0.113	0.349	0.000190339
IFI30	8.06E-09	-0.546001671	0.052	0.342	0.000212547
RHOG	2.23E-11	-0.546136679	0.103	0.475	5.89E-07
EVI2B	0.97528013	-0.548445489	0	0.333	1
TIMP1	3.05E-06	-0.548618191	0.505	0.587	0.080397367
ARHGAP18	1.47E-10	-0.551417586	0.093	0.417	3.89E-06
FKBP1A	9.57E-12	-0.555008876	0.598	0.779	2.52E-07
RNF130	1.61E-11	-0.557585078	0.237	0.535	4.26E-07
SH3BGRL	1.15E-12	-0.557895815	0.402	0.666	3.03E-08
H2AFZ	2.07E-12	-0.557964914	0.423	0.756	5.46E-08
EPAS1	0.000800885	-0.562666875	0.309	0.292	1
LGALS3	6.73E-09	-0.56279387	0.969	0.932	0.000177644
CALCRL	0.00010574	-0.563866662	0.01	0.118	1
PGD	8.07E-11	-0.564796144	0.247	0.532	2.13E-06
UPP1	7.76E-10	-0.564955602	0.062	0.401	2.05E-05
MSR1	0.975219041	-0.567459814	0	0.309	1
GPSM3	1.48E-09	-0.568209073	0.041	0.409	3.90E-05
TNFAIP3	4.56E-08	-0.569386342	0.113	0.331	0.001202851
BTG1	1.67E-09	-0.572770095	0.722	0.824	4.41E-05
ARPC5	1.61E-13	-0.572816183	0.381	0.692	4.26E-09
SAMSN1	0.975193062	-0.575692965	0	0.301	1
TREM2	2.24E-05	-0.57677968	0.01	0.267	0.591402216
OAZ1	3.37E-18	-0.580172564	0.969	0.98	8.90E-14
LIPA	3.15E-10	-0.580928931	0.082	0.386	8.30E-06
LDHA	9.68E-15	-0.581396373	0.392	0.75	2.55E-10
SPARC	2.72E-06	-0.585241189	0.021	0.155	0.071779172
CXCL16	2.87E-09	-0.585329949	0.289	0.477	7.58E-05
MGST3	7.04E-13	-0.588053064	0.67	0.825	1.86E-08
APOC4-APOC2	0.975151359	-0.589096022	0	0.113	1
MFSD1	5.45E-12	-0.590015167	0.124	0.478	1.44E-07
CSTA	0.975144961	-0.59116918	0	0.342	1
TUBA1B	2.29E-11	-0.592318697	0.619	0.753	6.05E-07
GLIPR2	7.11E-11	-0.594630747	0.052	0.421	1.88E-06
CTSC	7.04E-08	-0.597819348	0.598	0.681	0.001858152
CFL1	4.24E-16	-0.601573614	0.938	0.95	1.12E-11
PPT1	6.95E-12	-0.602326188	0.103	0.459	1.83E-07
SFTPA1	2.99E-93	-0.605736257	0.557	0.225	7.90E-89
NOP10	3.13E-14	-0.606253426	0.433	0.741	8.25E-10
FCN1	0.975096982	-0.606910681	0	0.124	1
CD83	2.67E-08	-0.60702517	0.103	0.33	0.000705089
DUSP2	8.88E-08	-0.607542103	0.041	0.218	0.002342187
ATP6V1F	7.07E-14	-0.608974531	0.515	0.761	1.87E-09
NCF2	1.23E-05	-0.609903727	0.01	0.367	0.323220786
DYNLL1	3.35E-11	-0.612024009	0.66	0.799	8.83E-07
FCGRT	1.86E-12	-0.614872621	0.567	0.707	4.91E-08
SLC2A3	7.63E-08	-0.620237014	0.041	0.358	0.002013294
ENG	3.21E-07	-0.620555386	0.01	0.311	0.008468159
ZEB2	2.01E-07	-0.621173036	0.01	0.365	0.005303577
CCL3	1.11E-05	-0.621423326	0.01	0.125	0.291620184
RTN4	5.49E-16	-0.622604188	0.474	0.797	1.45E-11
RNF149	1.04E-12	-0.631603145	0.186	0.519	2.75E-08
TYMP	3.48E-12	-0.631914788	0.165	0.508	9.19E-08
FKBP5	9.28E-10	-0.632371253	0.031	0.446	2.45E-05
RETN	9.29E-08	-0.63237287	0.021	0.245	0.00244984
TFRC	1.76E-10	-0.633580477	0.052	0.36	4.63E-06
SARAF	2.66E-17	-0.633647749	0.742	0.896	7.01E-13
ALOX5	0.975014128	-0.634800291	0	0.35	1
SLC7A7	0.97501187	-0.635572867	0	0.369	1
FABP3	0.975008058	-0.636881527	0	0.132	1
HMOX1	1.05E-09	-0.636905523	0.082	0.339	2.77E-05
SAMHD1	1.72E-10	-0.637880291	0.052	0.449	4.52E-06
A2M	1.70E-07	-0.642203591	0.031	0.195	0.004473378
CLEC2B	0.974986269	-0.644381583	0	0.421	1
MNDA	0.97498526	-0.644730992	0	0.34	1
S100A11	2.01E-11	-0.64535456	0.969	0.971	5.30E-07
CD74	4.00E-08	-0.646999068	1	0.985	0.001055773
ITM2B	4.62E-16	-0.649344509	0.99	0.977	1.22E-11
GSTO1	7.70E-14	-0.651923385	0.237	0.569	2.03E-09
FXYD5	6.06E-15	-0.653111772	0.474	0.699	1.60E-10
ZYX	3.16E-13	-0.655497705	0.113	0.491	8.34E-09
GYPC	7.69E-06	-0.656765448	0.01	0.397	0.202731722
RAMP2	5.31E-05	-0.66394672	0.01	0.119	1
CD69	2.24E-05	-0.66520582	0.01	0.173	0.589603331
LST1	8.10E-06	-0.66781582	0.01	0.339	0.21362746
CALM1	2.33E-18	-0.672415043	0.773	0.936	6.15E-14
CLIC1	1.12E-20	-0.675344543	0.845	0.916	2.97E-16
PYCARD	1.34E-13	-0.681168221	0.175	0.5	3.54E-09
HLA-A	1.90E-14	-0.685747062	0.959	0.958	5.01E-10
CD14	1.44E-07	-0.687355025	0.01	0.299	0.003790766
RAC2	2.39E-10	-0.697969746	0.041	0.366	6.31E-06
ARHGDIB	9.77E-14	-0.70041438	0.474	0.686	2.58E-09
TREM1	6.86E-10	-0.703221499	0.031	0.357	1.81E-05
ARPC3	2.39E-21	-0.704348901	0.794	0.923	6.31E-17
TSC22D3	2.20E-14	-0.705169637	0.474	0.736	5.79E-10
ATP6V0B	6.31E-19	-0.706498597	0.515	0.796	1.66E-14
BCL2A1	5.38E-06	-0.710388173	0.01	0.352	0.141971118
GAPDH	2.33E-19	-0.710945219	0.938	0.976	6.16E-15
ANXA5	1.41E-19	-0.71195868	0.66	0.882	3.71E-15
CD99	4.28E-16	-0.713468373	0.557	0.752	1.13E-11
SDCBP	1.51E-17	-0.718868677	0.464	0.725	3.99E-13
MS4A4A	0.974772544	-0.721307491	0	0.354	1
ARPC2	6.42E-24	-0.722307053	0.691	0.912	1.69E-19
SNX10	1.99E-09	-0.723172738	0.01	0.398	5.24E-05
S100A10	5.93E-13	-0.728393811	0.845	0.908	1.56E-08
CD53	0.974753359	-0.72850845	0	0.453	1
ALDOA	9.63E-25	-0.733252329	0.742	0.95	2.54E-20
KLF4	2.49E-12	-0.73659347	0.103	0.417	6.57E-08
IL32	5.96E-06	-0.739442271	0.124	0.177	0.157143765
HEXB	8.02E-14	-0.740246459	0.103	0.489	2.12E-09
GRINA	1.00E-16	-0.741577054	0.34	0.686	2.64E-12
CTSL	1.27E-12	-0.741659986	0.206	0.465	3.36E-08
KLF2	1.11E-09	-0.749831126	0.155	0.372	2.93E-05
CYBB	0.974690322	-0.752512383	0	0.336	1
CXCL3	1.50E-05	-0.760318603	0.134	0.323	0.396006801
HCLS1	2.69E-06	-0.764558456	0.01	0.461	0.071065791
ATP6V0C	8.32E-22	-0.768201009	0.722	0.891	2.19E-17
ACTB	9.79E-22	-0.778995099	1	0.999	2.58E-17
CFD	5.73E-12	-0.781917344	0.072	0.372	1.51E-07
C5AR1	2.84E-11	-0.782397802	0.021	0.386	7.50E-07
VCAN	2.65E-10	-0.782441498	0.052	0.286	6.99E-06
ARPC1B	2.10E-22	-0.790122003	0.577	0.832	5.55E-18
HLA-DRB1	8.41E-11	-0.791287841	0.959	0.927	2.22E-06
ZFP36L2	3.15E-14	-0.793459845	0.309	0.664	8.32E-10
GLRX	8.27E-14	-0.794199174	0.052	0.481	2.18E-09
GMFG	9.26E-09	-0.79448989	0.021	0.505	0.000244184
SFTPC	0.012714672	-0.796623436	0.856	0.581	1
LSP1	0.97456787	-0.800638749	0	0.375	1
MS4A6A	2.79E-06	-0.800874455	0.01	0.329	0.073617596
HLA-DPB1	1.61E-11	-0.801143773	0.845	0.828	4.24E-07
GPX3	7.38E-11	-0.804016324	0.052	0.322	1.95E-06
PDK4	7.30E-13	-0.809113934	0.072	0.402	1.93E-08
YBX1	2.28E-26	-0.810615848	0.773	0.946	6.02E-22
HCST	1.58E-08	-0.813931183	0.021	0.372	0.000417586
CORO1A	0.974507364	-0.825145954	0	0.284	1
PFN1	3.11E-24	-0.838851298	0.969	0.978	8.21E-20
TMSB10	1.07E-21	-0.839425969	0.969	0.989	2.82E-17
ITGB2	3.57E-13	-0.842542091	0.041	0.461	9.42E-09
IL7R	0.974455056	-0.846718058	0	0.246	1
CLDN5	0.974448964	-0.849256734	0	0.114	1
HLA-DQA1	2.39E-10	-0.85393067	0.505	0.609	6.31E-06
HLA-DRB5	2.64E-13	-0.860285127	0.814	0.832	6.96E-09
FCGR3A	0.974404537	-0.867887851	0	0.386	1
CAPS	5.08E-29	-0.868533761	0.258	0.101	1.34E-24
TSPO	1.03E-20	-0.871292103	0.701	0.831	2.71E-16
CES1	1.34E-10	-0.871796405	0.021	0.313	3.54E-06
FBP1	3.53E-12	-0.884518906	0.423	0.572	9.30E-08
CXCR4	1.24E-06	-0.886346981	0.01	0.376	0.032742398
THBS1	3.13E-11	-0.894120742	0.113	0.352	8.26E-07
HLA-DPA1	6.48E-14	-0.89708494	0.876	0.879	1.71E-09
SLC11A1	1.16E-12	-0.897868329	0.021	0.416	3.07E-08
GPNMB	2.97E-11	-0.906688393	0.031	0.342	7.85E-07
CYBA	2.49E-21	-0.908610982	0.742	0.817	6.57E-17
PECAM1	5.13E-09	-0.923339261	0.01	0.369	0.000135272
HLA-DQB1	4.15E-15	-0.924938887	0.794	0.754	1.09E-10
PLAUR	8.99E-14	-0.927930893	0.062	0.417	2.37E-09
MT2A	1.54E-09	-0.929209294	0.773	0.704	4.07E-05
OLR1	1.01E-12	-0.940941992	0.041	0.35	2.67E-08
FN1	5.25E-11	-0.949757658	0.062	0.268	1.38E-06
CRIP1	2.79E-17	-0.952513937	0.629	0.744	7.37E-13
PLIN2	6.07E-07	-0.953145974	0.01	0.461	0.016009082
LCP1	9.90E-15	-0.954112716	0.041	0.512	2.61E-10
AREG	1.70E-08	-0.957953444	0.155	0.328	0.000448704
MCEMP1	7.66E-07	-0.95904349	0.01	0.345	0.020209596
CCL5	9.04E-07	-0.966251132	0.021	0.115	0.023833296
GCHFR	9.15E-16	-0.966332929	0.165	0.456	2.41E-11
RGCC	4.58E-17	-0.970298116	0.216	0.547	1.21E-12
EMP3	3.47E-21	-0.975602164	0.155	0.642	9.14E-17
SPARCL1	2.91E-05	-0.985438601	0.082	0.135	0.767884402
SPI1	5.84E-17	-0.998040054	0.082	0.476	1.54E-12
CD37	5.43E-12	-1.015970158	0.01	0.516	1.43E-07
C1orf162	1.94E-16	-1.033891119	0.041	0.466	5.11E-12
PSAP	1.39E-25	-1.070461382	0.835	0.886	3.67E-21
CAPG	4.55E-21	-1.095359052	0.268	0.577	1.20E-16
GLUL	8.15E-25	-1.100124801	0.639	0.847	2.15E-20
HLA-E	3.28E-24	-1.104066304	0.763	0.871	8.66E-20
PTPRC	0.97388042	-1.10651622	0	0.498	1
HLA-C	4.99E-34	-1.108772465	0.918	0.973	1.32E-29
NKG7	0.973863176	-1.114940465	0	0.134	1
PGC	0.006247339	-1.130189358	0.216	0.152	1
MS4A7	8.44E-17	-1.135996823	0.052	0.46	2.23E-12
CCL4	0.973806768	-1.142721738	0	0.161	1
AIF1	3.56E-16	-1.143453829	0.052	0.472	9.40E-12
GRN	2.44E-22	-1.143534791	0.629	0.743	6.43E-18
COTL1	3.98E-16	-1.165014015	0.052	0.569	1.05E-11
IGFBP7	8.50E-12	-1.167745111	0.082	0.267	2.24E-07
HLA-DRA	5.08E-18	-1.172488519	0.979	0.921	1.34E-13
VSIG4	1.46E-10	-1.176390198	0.01	0.411	3.86E-06
TIMP3	3.93E-09	-1.196328036	0.041	0.162	0.000103778
HLA-B	3.69E-40	-1.21002768	0.969	0.972	9.75E-36
CTSS	1.58E-29	-1.216306569	0.443	0.746	4.18E-25
CTSD	9.39E-24	-1.24390195	0.928	0.901	2.48E-19
CTSB	2.78E-28	-1.263033504	0.526	0.765	7.34E-24
CD163	5.90E-15	-1.292122655	0.021	0.435	1.56E-10
MARCO	4.23E-11	-1.334908511	0.01	0.367	1.12E-06
MRC1	4.01E-08	-1.340669988	0.01	0.406	0.001058041
TXNIP	1.04E-39	-1.341402107	0.567	0.86	2.76E-35
ACP5	2.37E-22	-1.34190426	0.196	0.511	6.26E-18
CCL18	2.90E-11	-1.352000187	0.021	0.239	7.65E-07
GPX1	1.02E-39	-1.362381868	0.711	0.907	2.68E-35
LGALS1	1.15E-31	-1.374520454	0.402	0.719	3.03E-27
LAPTM5	2.00E-32	-1.388448061	0.247	0.685	5.26E-28
SH3BGRL3	2.05E-41	-1.42066951	0.711	0.869	5.41E-37
B2M	1.12E-81	-1.451265849	1	1	2.97E-77
CD52	3.38E-27	-1.535347605	0.165	0.562	8.91E-23
HBB	5.91E-06	-1.575122839	0.062	0.126	0.155824152
FTH1	1.94E-49	-1.612858594	0.99	0.999	5.12E-45
S100A9	5.16E-22	-1.61789663	0.124	0.469	1.36E-17
CD68	1.39E-31	-1.626165752	0.247	0.616	3.66E-27
SRGN	2.13E-40	-1.638019812	0.392	0.733	5.62E-36
ALOX5AP	1.87E-26	-1.66170157	0.124	0.528	4.93E-22
FCER1G	7.63E-35	-1.675054713	0.361	0.651	2.01E-30
S100A8	2.29E-18	-1.822565845	0.082	0.337	6.05E-14
VIM	9.88E-46	-1.85928505	0.732	0.825	2.60E-41
APOE	1.08E-25	-1.972234057	0.247	0.49	2.84E-21
TYROBP	1.11E-42	-1.981849961	0.443	0.681	2.92E-38
S100A4	5.09E-51	-1.981997865	0.598	0.796	1.34E-46
LYZ	1.81E-36	-2.011173787	0.412	0.66	4.77E-32
FTL	8.69E-66	-2.092013991	0.99	0.999	2.29E-61
FABP4	0.971996614	-2.194519485	0	0.294	1
C1QC	2.24E-34	-2.237161297	0.186	0.52	5.92E-30
APOC1	1.89E-35	-2.267399197	0.454	0.616	5.00E-31
C1QA	1.47E-86	-2.275357953	0.237	0.552	3.89E-82
C1QB	8.05E-38	-2.486761863	0.216	0.536	2.12E-33
