## Supplementary material for "Single-cell RNA-sequencing reveals profibrotic roles of distinct epithelial and mesenchymal lineages in pulmonary fibrosis": B_Cells_allimmune_.csv

	p_val	avg_logFC	pct.1	pct.2	p_val_adj
MS4A1	0	1.904654887	0.915	0.005	0
CD79A	1.84E-101	1.882361573	0.953	0.015	4.85E-97
LTB	1.57E-91	1.337116805	0.824	0.145	4.15E-87
CD69	5.26E-72	1.236878517	0.837	0.301	1.39E-67
PTPRCAP	7.46E-61	1.131051061	0.84	0.148	1.97E-56
BANK1	0	1.008407832	0.687	0.024	0
CXCR4	2.44E-131	0.990770134	0.909	0.515	6.44E-127
CD37	0	0.952930576	0.98	0.807	0
BTG1	7.07E-204	0.922651124	1	0.867	1.86E-199
RPS27	2.11E-273	0.901128619	0.999	0.991	5.58E-269
CD79B	0	0.883605866	0.66	0.033	0
FCMR	1.44E-175	0.878465113	0.675	0.085	3.79E-171
RPL3	0	0.851093231	0.999	0.989	0
RPS18	0	0.851055517	1	0.991	0
LINC00926	0	0.826667311	0.601	0.004	0
RPSA	0	0.821990932	0.998	0.971	0
RPS6	0	0.81647918	1	0.988	0
RPL23A	0	0.814626441	1	0.976	0
RPS5	0	0.779351256	0.998	0.981	0
EEF1G	0	0.771885268	0.98	0.845	0
EEF1B2	0	0.771681713	0.999	0.961	0
RCSD1	2.82E-202	0.759599401	0.713	0.21	7.45E-198
EZR	6.64E-147	0.753723688	0.792	0.457	1.75E-142
RPL13A	0	0.747604262	0.999	0.97	0
RPS3	6.78E-274	0.736440203	1	0.993	1.79E-269
RPL13	0	0.732794893	1	0.998	0
VPREB3	0	0.731837684	0.479	0.002	0
RPS23	0	0.723385249	1	0.993	0
RPS8	0	0.722679144	0.999	0.996	0
RPL10A	0	0.71934909	0.999	0.973	0
TSC22D3	3.23E-145	0.716487987	0.956	0.81	8.52E-141
RPS4X	8.39E-240	0.711853811	1	0.991	2.21E-235
RPS27A	3.10E-290	0.710870391	1	0.995	8.18E-286
RPL30	8.77E-258	0.698333326	1	0.995	2.31E-253
RPS2	1.24E-275	0.697731779	0.999	0.996	3.27E-271
RPL18A	1.49E-307	0.695069731	1	0.993	3.93E-303
LIMD2	1.26E-89	0.694500344	0.824	0.323	3.33E-85
RPS29	7.61E-163	0.691992072	0.992	0.928	2.01E-158
MEF2C	3.76E-121	0.690938928	0.642	0.201	9.92E-117
SFTPC	2.50E-49	0.690347345	0.598	0.408	6.59E-45
RPL18	0	0.687089879	1	0.993	0
ARHGAP24	0	0.681884192	0.565	0.092	0
RPL32	3.38E-258	0.681154837	1	0.992	8.91E-254
RPL5	4.34E-276	0.677133323	0.999	0.976	1.14E-271
RPL19	0	0.675652409	1	0.997	0
RPS3A	5.18E-289	0.672044737	1	0.994	1.37E-284
SELL	3.19E-68	0.671621703	0.529	0.108	8.42E-64
RPL11	0	0.668906981	1	0.998	0
ISG20	1.00E-54	0.665519859	0.634	0.203	2.64E-50
CD83	2.32E-62	0.663785485	0.805	0.56	6.11E-58
STK17A	1.08E-129	0.663516367	0.685	0.228	2.86E-125
RPS25	2.27E-290	0.662823469	1	0.987	5.98E-286
RALGPS2	0	0.662546937	0.468	0.03	0
BLK	0	0.658228836	0.515	0.004	0
IGHM	1.20E-06	0.655250501	0.456	0.008	0.031760403
RPS12	3.36E-212	0.650093126	1	0.995	8.87E-208
ADAM28	6.47E-164	0.64647874	0.514	0.063	1.71E-159
RPS15A	8.68E-193	0.64328029	1	0.991	2.29E-188
CD19	0	0.643130981	0.493	0.006	0
RPS21	1.46E-223	0.640566617	1	0.98	3.84E-219
EEF2	1.78E-267	0.629563505	0.984	0.901	4.70E-263
RPL21	2.21E-230	0.62431637	1	0.981	5.83E-226
RPS14	9.74E-233	0.618891063	1	0.993	2.57E-228
EEF1A1	6.58E-211	0.617853769	1	0.999	1.74E-206
RPS10	1.39E-212	0.616358686	1	0.981	3.68E-208
RPL34	6.41E-182	0.613325126	0.998	0.989	1.69E-177
RPS7	1.01E-248	0.611490391	1	0.991	2.67E-244
FCRLA	0	0.610860299	0.451	0.003	0
CD24	0	0.609710702	0.414	0.008	0
RPLP2	2.79E-277	0.604767649	1	0.992	7.37E-273
JUNB	1.91E-84	0.602038358	0.966	0.894	5.04E-80
RPL37	1.40E-182	0.597515416	1	0.985	3.69E-178
RPL35A	1.50E-189	0.592985406	0.999	0.983	3.96E-185
RPL29	1.36E-212	0.591686106	0.999	0.987	3.59E-208
SMIM14	5.44E-253	0.58635334	0.53	0.259	1.43E-248
RPL7A	1.02E-244	0.585444971	1	0.995	2.69E-240
RPL10	1.07E-200	0.582362677	1	0.999	2.83E-196
TMEM243	2.72E-278	0.570911662	0.646	0.29	7.16E-274
RPL4	1.01E-222	0.569866728	0.995	0.927	2.66E-218
TCF4	3.65E-119	0.566664217	0.465	0.082	9.63E-115
RHOH	3.56E-78	0.563608973	0.553	0.158	9.39E-74
RPL17	9.25E-123	0.56348527	0.983	0.923	2.44E-118
RPL9	7.81E-229	0.563380675	1	0.985	2.06E-224
LY9	5.14E-144	0.561896528	0.437	0.053	1.36E-139
AC090498.1	5.59E-154	0.557344536	0.999	0.989	1.47E-149
RPL36	8.26E-189	0.552484442	0.998	0.978	2.18E-184
POU2AF1	2.98E-54	0.544994016	0.451	0.009	7.87E-50
POU2F2	2.93E-106	0.538697739	0.521	0.123	7.72E-102
RPL14	8.48E-207	0.53612912	1	0.992	2.24E-202
SP100	3.30E-172	0.535756107	0.714	0.423	8.69E-168
GLTSCR2	1.32E-130	0.529285383	0.786	0.514	3.48E-126
RPL27A	7.59E-171	0.5284558	0.977	0.888	2.00E-166
RPLP1	5.73E-180	0.527890194	1	0.999	1.51E-175
CCR7	5.51E-21	0.527357789	0.383	0.021	1.45E-16
RP5-887A10.1	0	0.516636732	0.292	0.002	0
MALAT1	1.91E-54	0.508253201	1	0.994	5.03E-50
RPL12	2.62E-170	0.507250423	0.999	0.992	6.92E-166
ZFP36L2	2.98E-53	0.506384727	0.914	0.756	7.87E-49
ST6GAL1	5.82E-118	0.505530674	0.441	0.07	1.54E-113
CD48	6.86E-65	0.50326847	0.717	0.319	1.81E-60
GNB2L1	6.07E-194	0.499232603	1	0.99	1.60E-189
RPS11	9.08E-196	0.497849511	0.998	0.943	2.40E-191
TNFRSF13B	0	0.497772986	0.375	0.006	0
RPL24	8.51E-170	0.491859772	0.998	0.978	2.24E-165
RPS28	4.07E-140	0.486619746	0.999	0.993	1.07E-135
RPS15	4.19E-192	0.484152026	1	0.996	1.10E-187
RPL8	1.26E-216	0.483455561	1	0.998	3.32E-212
RPLP0	1.17E-159	0.482425776	1	0.996	3.09E-155
KLF2	1.26E-42	0.481876656	0.665	0.428	3.32E-38
MARCKSL1	6.50E-49	0.481460492	0.417	0.119	1.72E-44
CORO1A	3.49E-34	0.481452248	0.85	0.461	9.22E-30
RPL26	2.78E-123	0.477030923	1	0.99	7.33E-119
ZFP36L1	1.16E-42	0.476611898	0.876	0.561	3.07E-38
RPL6	7.79E-148	0.474733299	1	0.988	2.05E-143
RPS16	2.98E-163	0.473157252	0.999	0.99	7.87E-159
AFF3	6.13E-176	0.469642171	0.391	0.02	1.62E-171
SP140	5.64E-164	0.468130471	0.503	0.149	1.49E-159
IFT57	3.29E-152	0.466416075	0.392	0.082	8.68E-148
TCL1A	1.20E-09	0.465083437	0.179	0.002	3.16E-05
TNFRSF13C	0	0.464904148	0.399	0.003	0
EEF1D	1.11E-152	0.464874673	0.99	0.951	2.92E-148
PNISR	2.46E-102	0.464270694	0.663	0.359	6.49E-98
CXCR5	0	0.463761007	0.34	0.002	0
ARID5B	3.19E-70	0.463161126	0.513	0.233	8.42E-66
RPL39	5.02E-94	0.462349263	1	0.988	1.32E-89
CD82	2.81E-98	0.460824734	0.519	0.229	7.42E-94
SF1	1.54E-108	0.452508633	0.751	0.475	4.06E-104
FAU	4.81E-170	0.442821599	1	0.995	1.27E-165
CD27	3.66E-33	0.441605498	0.404	0.042	9.66E-29
SMCHD1	1.56E-71	0.439173376	0.636	0.348	4.13E-67
SCGB1A1	2.65E-23	0.438797893	0.387	0.244	6.98E-19
SYPL1	1.02E-155	0.435721084	0.538	0.285	2.68E-151
RPS26	2.83E-58	0.434508272	0.989	0.978	7.47E-54
HERPUD1	1.30E-44	0.431094905	0.761	0.569	3.42E-40
RPL31	6.66E-126	0.428341699	0.986	0.914	1.76E-121
STK4	9.97E-81	0.4273007	0.674	0.395	2.63E-76
BIRC3	3.11E-27	0.427211777	0.465	0.172	8.19E-23
REL	4.78E-44	0.425363616	0.75	0.518	1.26E-39
RAC2	6.39E-52	0.425115764	0.832	0.615	1.69E-47
ANKRD44	4.99E-100	0.424240864	0.544	0.234	1.32E-95
RP11-693J15.5	0	0.424217869	0.356	0.004	0
CIRBP	5.56E-116	0.420125661	0.915	0.756	1.47E-111
RPS9	4.11E-128	0.419872219	1	0.991	1.08E-123
RPL22	2.39E-130	0.419209157	0.998	0.973	6.31E-126
RPS20	4.70E-124	0.417867553	0.943	0.834	1.24E-119
SWAP70	2.40E-128	0.416461286	0.497	0.19	6.33E-124
GNG7	8.23E-182	0.416393267	0.356	0.026	2.17E-177
RPL28	9.54E-115	0.415350366	1	0.997	2.52E-110
IL16	1.26E-130	0.413971164	0.464	0.153	3.32E-126
PARP15	7.21E-179	0.412069332	0.392	0.081	1.90E-174
TAGAP	5.01E-35	0.408034846	0.594	0.319	1.32E-30
NR4A2	1.17E-21	0.406173265	0.677	0.469	3.08E-17
RPL15	7.77E-147	0.403298139	0.999	0.994	2.05E-142
BCAS4	1.58E-239	0.401391606	0.35	0.016	4.16E-235
RPL36A	6.92E-55	0.399966912	0.713	0.602	1.82E-50
ACAP1	1.59E-52	0.399240061	0.477	0.145	4.19E-48
AC079767.4	7.52E-166	0.398539501	0.296	0.049	1.98E-161
KIAA1551	7.90E-55	0.391367876	0.538	0.265	2.08E-50
RPS19	1.62E-87	0.391188397	1	0.997	4.26E-83
PNRC1	1.61E-46	0.387053211	0.941	0.773	4.25E-42
NPM1	2.92E-103	0.385616647	0.977	0.911	7.71E-99
CCDC50	1.58E-135	0.384875115	0.41	0.184	4.16E-131
LBH	1.93E-34	0.384568898	0.401	0.093	5.10E-30
FAM129C	2.18E-158	0.382493878	0.293	0.003	5.75E-154
TMEM154	1.57E-89	0.379501406	0.372	0.07	4.13E-85
RPL38	3.90E-91	0.378977914	0.987	0.939	1.03E-86
RPL35	9.74E-104	0.378852006	0.999	0.978	2.57E-99
HLA-E	2.53E-73	0.377028148	0.99	0.942	6.67E-69
CD40	1.24E-97	0.375555725	0.444	0.182	3.26E-93
SNHG8	3.82E-71	0.372771697	0.696	0.515	1.01E-66
6-Sep	1.00E-70	0.37197207	0.553	0.29	2.64E-66
PPM1K	1.00E-112	0.371693246	0.431	0.143	2.64E-108
RPL7	2.90E-96	0.371291452	0.993	0.958	7.65E-92
KMT2E	3.57E-69	0.368177155	0.654	0.429	9.41E-65
HNRNPA1	3.02E-90	0.367258052	0.982	0.905	7.96E-86
TCEA1	9.46E-89	0.366831543	0.64	0.462	2.50E-84
FAM65B	1.26E-39	0.36668651	0.409	0.148	3.33E-35
TOMM7	4.50E-102	0.36648164	0.977	0.892	1.19E-97
ODC1	7.24E-76	0.365996569	0.455	0.227	1.91E-71
ANAPC16	2.87E-80	0.36595202	0.706	0.521	7.57E-76
CD22	7.26E-250	0.365050537	0.328	0.039	1.92E-245
ANXA6	6.08E-45	0.361257758	0.518	0.219	1.60E-40
RPL27	2.65E-98	0.360478655	0.994	0.961	6.99E-94
NACA	3.10E-96	0.360219585	0.999	0.985	8.17E-92
CYTIP	3.32E-45	0.360160116	0.703	0.487	8.74E-41
SMDT1	1.13E-91	0.359421262	0.675	0.528	2.98E-87
PKIG	1.21E-217	0.359376896	0.294	0.025	3.18E-213
PARP1	3.33E-94	0.359136546	0.483	0.237	8.79E-90
TNFAIP8	4.82E-74	0.35827688	0.521	0.26	1.27E-69
INPP5D	3.06E-102	0.358061514	0.409	0.15	8.07E-98
TRBC2	1.64E-19	0.35535663	0.456	0.105	4.34E-15
RPS13	1.48E-73	0.348588717	1	0.994	3.91E-69
AIM2	2.18E-192	0.347170618	0.298	0.026	5.76E-188
SNHG7	1.17E-61	0.345976456	0.506	0.266	3.08E-57
STAG3	2.15E-217	0.345276417	0.206	0.011	5.67E-213
KLF6	2.20E-30	0.344131436	0.932	0.879	5.81E-26
RPL37A	3.14E-69	0.343551072	0.996	0.973	8.29E-65
EIF4A2	3.54E-66	0.34301227	0.716	0.556	9.34E-62
TPD52	1.41E-108	0.342331894	0.333	0.071	3.71E-104
HLA-DOB	4.18E-91	0.341904538	0.313	0.019	1.10E-86
DDX5	1.29E-73	0.341883566	0.969	0.923	3.39E-69
FAM46C	4.90E-23	0.341572989	0.331	0.072	1.29E-18
PIM2	4.99E-36	0.339559124	0.355	0.099	1.32E-31
EIF4B	1.10E-63	0.338854451	0.674	0.492	2.89E-59
FUS	2.48E-46	0.338308376	0.753	0.585	6.54E-42
SMAP2	3.38E-56	0.335086385	0.565	0.34	8.91E-52
IKZF3	7.69E-49	0.335055176	0.351	0.065	2.03E-44
COBLL1	2.34E-96	0.334875679	0.261	0.017	6.17E-92
ANKRD12	8.90E-58	0.334433207	0.614	0.415	2.35E-53
1-Sep	2.79E-32	0.333902993	0.432	0.105	7.37E-28
MT-ATP8	5.81E-50	0.333873873	0.999	0.99	1.53E-45
ICAM3	6.07E-47	0.332068722	0.515	0.219	1.60E-42
SRSF7	3.95E-37	0.328952748	0.704	0.547	1.04E-32
RIC3	3.02E-172	0.328892945	0.289	0.017	7.95E-168
EIF3F	2.02E-73	0.32695782	0.853	0.719	5.34E-69
NCOA3	8.00E-78	0.322349207	0.399	0.18	2.11E-73
IRF8	8.80E-53	0.322207067	0.534	0.313	2.32E-48
BLNK	1.55E-170	0.31894417	0.338	0.057	4.10E-166
RPL41	1.85E-62	0.31860028	0.996	0.979	4.89E-58
HSH2D	1.90E-61	0.315359787	0.345	0.066	5.02E-57
CNN2	1.00E-39	0.314989781	0.549	0.338	2.65E-35
TUBA4A	2.31E-28	0.313997381	0.425	0.141	6.08E-24
RPL22L1	4.52E-51	0.31389059	0.662	0.513	1.19E-46
SCGB3A1	4.32E-14	0.313838981	0.48	0.332	1.14E-09
TXNIP	3.70E-32	0.313445532	0.966	0.906	9.77E-28
MYC	2.88E-57	0.313384645	0.248	0.119	7.61E-53
ZFAS1	4.20E-50	0.311728892	0.868	0.741	1.11E-45
MT-ND4L	1.46E-44	0.311357157	0.998	0.993	3.85E-40
MYCBP2	2.15E-60	0.311003659	0.477	0.275	5.68E-56
SLC38A1	1.14E-33	0.307343291	0.376	0.101	3.02E-29
RP11-796E2.4	9.45E-46	0.307142056	0.369	0.138	2.49E-41
PMAIP1	1.73E-33	0.305776037	0.357	0.141	4.56E-29
SPIB	9.83E-35	0.304006657	0.279	0.019	2.59E-30
TRAF5	1.57E-114	0.302766209	0.301	0.057	4.13E-110
C1orf186	4.26E-16	0.299744113	0.272	0.017	1.12E-11
SEL1L3	2.43E-80	0.298555478	0.315	0.09	6.40E-76
HVCN1	1.51E-103	0.298120993	0.39	0.198	3.99E-99
EIF3E	3.49E-51	0.297229758	0.767	0.628	9.21E-47
ATF7IP	3.41E-58	0.296985495	0.368	0.174	8.99E-54
PRDM2	2.05E-91	0.294640059	0.349	0.158	5.41E-87
TP53INP1	1.39E-82	0.292176389	0.23	0.042	3.68E-78
RSRP1	3.38E-31	0.292080383	0.616	0.436	8.91E-27
TMEM156	1.30E-121	0.291996993	0.258	0.028	3.44E-117
ORAI2	4.28E-114	0.291385624	0.346	0.116	1.13E-109
HNRNPDL	6.76E-64	0.291195512	0.887	0.811	1.78E-59
FCRL1	0	0.289128397	0.242	0.007	0
1-Mar	2.13E-54	0.288378321	0.472	0.296	5.61E-50
SMARCB1	4.90E-91	0.28821968	0.452	0.245	1.29E-86
HMGN1	2.44E-46	0.287935268	0.75	0.605	6.45E-42
EIF3L	1.09E-51	0.287574993	0.692	0.555	2.88E-47
FCER2	1.58E-43	0.286030994	0.218	0.022	4.17E-39
9-Sep	1.23E-48	0.285624542	0.542	0.352	3.25E-44
SESN3	9.77E-70	0.284548679	0.289	0.068	2.58E-65
SP110	9.00E-72	0.284186817	0.442	0.236	2.37E-67
TRAF3IP3	2.35E-32	0.283950054	0.419	0.138	6.19E-28
ITSN2	4.86E-56	0.28171177	0.486	0.313	1.28E-51
NCF1	1.92E-23	0.281503082	0.604	0.354	5.07E-19
PTMA	2.55E-70	0.281380818	1	0.998	6.73E-66
SRSF5	1.15E-40	0.279589115	0.729	0.6	3.02E-36
OFD1	1.30E-60	0.2792044	0.332	0.109	3.43E-56
ARHGAP15	1.09E-47	0.278300563	0.413	0.195	2.88E-43
TNFSF9	1.53E-40	0.278155302	0.194	0.059	4.02E-36
RP11-731F5.2	6.47E-271	0.276790359	0.191	0	1.71E-266
BCL2	1.09E-57	0.274690376	0.338	0.103	2.88E-53
DUSP2	2.30E-08	0.273724638	0.628	0.388	0.000606797
RASSF6	1.21E-124	0.27275792	0.121	0.002	3.20E-120
KIAA0226L	2.20E-136	0.271571085	0.285	0.06	5.80E-132
PSIP1	4.95E-50	0.271539305	0.382	0.164	1.31E-45
PDE4B	1.57E-18	0.271213533	0.496	0.251	4.13E-14
BTF3	5.16E-60	0.270324322	0.995	0.956	1.36E-55
FCRL2	0	0.27021206	0.199	0.004	0
CCNI	7.92E-51	0.269469704	0.945	0.856	2.09E-46
OCIAD2	3.54E-38	0.26781163	0.317	0.083	9.33E-34
UVRAG	4.47E-59	0.267386469	0.399	0.226	1.18E-54
ATP2A3	8.03E-63	0.2673832	0.304	0.076	2.12E-58
CD70	1.25E-31	0.266205687	0.195	0.016	3.29E-27
UCP2	6.37E-28	0.266137971	0.677	0.551	1.68E-23
FOXP1	1.17E-39	0.26430948	0.415	0.261	3.09E-35
FCRL5	1.37E-30	0.263713749	0.16	0.006	3.60E-26
CLECL1	2.72E-92	0.263503639	0.267	0.062	7.18E-88
PABPC1	5.00E-52	0.262357639	0.993	0.969	1.32E-47
UBA52	6.15E-65	0.261842951	0.998	0.985	1.62E-60
PDCD4	8.17E-41	0.26168375	0.432	0.263	2.15E-36
SRSF10	3.77E-43	0.261258139	0.544	0.367	9.93E-39
ELOVL5	4.61E-37	0.258463523	0.432	0.254	1.22E-32
ARGLU1	9.20E-36	0.257861664	0.499	0.332	2.43E-31
RPL23	2.91E-48	0.25773639	0.924	0.845	7.68E-44
SARAF	1.19E-37	0.257353416	0.957	0.917	3.15E-33
TSTD1	4.26E-40	0.257099071	0.357	0.172	1.12E-35
PAX5	2.12E-302	0.256802657	0.214	0.001	5.59E-298
PPP3CC	1.67E-55	0.256765411	0.354	0.161	4.39E-51
HLA-B	7.86E-37	0.255673492	1	0.999	2.07E-32
DDX17	1.82E-29	0.2555132	0.627	0.485	4.81E-25
CTB-133G6.1	2.70E-95	0.253464626	0.26	0.043	7.11E-91
EIF2S3	6.04E-45	0.253028392	0.518	0.385	1.59E-40
SYNGR2	8.53E-35	0.252649225	0.842	0.772	2.25E-30
ARHGAP25	2.78E-64	0.252589798	0.323	0.135	7.32E-60
GABPB1-AS1	3.69E-43	0.252309165	0.306	0.129	9.72E-39
PTPN1	8.49E-33	0.252211693	0.492	0.336	2.24E-28
HINT1	7.09E-46	0.25198236	0.948	0.878	1.87E-41
LSM7	8.60E-47	0.25121536	0.654	0.537	2.27E-42
KIAA0922	5.70E-69	0.250148119	0.293	0.115	1.50E-64
7-Sep	3.42E-35	0.250052848	0.652	0.537	9.02E-31
ARL8B	3.88E-37	-0.250405186	0.208	0.424	1.02E-32
SLC1A3	6.93E-35	-0.250751409	0.058	0.238	1.83E-30
PPIC	3.58E-32	-0.250787673	0.015	0.184	9.44E-28
RNF181	6.10E-38	-0.250813751	0.323	0.543	1.61E-33
CYBA	3.39E-48	-0.251373796	0.988	0.994	8.94E-44
PSMA4	9.37E-37	-0.251412232	0.245	0.467	2.47E-32
COLGALT1	1.09E-42	-0.251855343	0.084	0.314	2.88E-38
SMS	5.98E-37	-0.251953346	0.235	0.447	1.58E-32
FERMT3	1.11E-37	-0.252046236	0.273	0.505	2.93E-33
DUSP23	2.29E-40	-0.252128974	0.155	0.374	6.03E-36
POR	2.80E-41	-0.253196407	0.088	0.3	7.39E-37
SPG21	4.08E-37	-0.253457825	0.293	0.516	1.08E-32
PGK1	2.59E-35	-0.253608566	0.659	0.777	6.83E-31
MYO1F	2.33E-37	-0.253616063	0.152	0.362	6.15E-33
SLA	2.77E-33	-0.25384529	0.219	0.429	7.31E-29
RBX1	1.17E-37	-0.254039364	0.468	0.664	3.10E-33
AVPI1	1.36E-41	-0.254120707	0.066	0.277	3.58E-37
TMEM258	1.32E-40	-0.254144775	0.619	0.785	3.48E-36
MYD88	2.02E-40	-0.254228557	0.154	0.378	5.33E-36
AP1S2	8.78E-29	-0.254248911	0.277	0.432	2.32E-24
REEP5	6.28E-37	-0.254275317	0.534	0.713	1.66E-32
MXD1	2.39E-30	-0.254594325	0.136	0.281	6.30E-26
FOSL2	6.06E-38	-0.254668754	0.088	0.271	1.60E-33
C19orf70	7.21E-37	-0.254770996	0.331	0.555	1.90E-32
OS9	4.18E-37	-0.255166636	0.249	0.469	1.10E-32
ALDH1A1	4.47E-38	-0.255183948	0.026	0.221	1.18E-33
TRPV2	1.77E-42	-0.255706911	0.104	0.325	4.68E-38
MPC1	1.39E-42	-0.255794746	0.154	0.386	3.67E-38
GUSB	2.43E-39	-0.255933379	0.188	0.413	6.42E-35
GPX3	3.53E-37	-0.25604218	0.04	0.207	9.32E-33
CD44	5.54E-27	-0.256552475	0.724	0.84	1.46E-22
TIMM8B	9.39E-40	-0.256652754	0.185	0.409	2.48E-35
MINOS1	1.99E-32	-0.25745903	0.309	0.488	5.26E-28
CD33	8.67E-45	-0.257693869	0.062	0.303	2.29E-40
COX6B1	1.39E-48	-0.257780767	0.835	0.918	3.66E-44
RAP1B	8.18E-34	-0.258329764	0.478	0.662	2.16E-29
PEPD	9.50E-41	-0.258368992	0.186	0.408	2.51E-36
CSF3R	1.07E-36	-0.258463274	0.055	0.209	2.82E-32
ITGAM	1.07E-39	-0.258577022	0.11	0.325	2.82E-35
SHTN1	1.51E-41	-0.258656652	0.035	0.266	3.98E-37
LAMTOR1	6.08E-36	-0.258753431	0.513	0.678	1.60E-31
IL1R2	5.57E-15	-0.258919118	0.045	0.122	1.47E-10
GADD45B	1.44E-15	-0.259095726	0.573	0.651	3.80E-11
CALM1	2.28E-37	-0.25934118	0.931	0.963	6.01E-33
ADAM10	2.93E-35	-0.259476404	0.179	0.386	7.72E-31
VMP1	2.35E-27	-0.260252424	0.255	0.413	6.20E-23
ATP1B1	6.56E-40	-0.260388439	0.065	0.261	1.73E-35
PHLDA3	3.55E-33	-0.262735523	0.014	0.214	9.36E-29
SPNS1	7.40E-44	-0.263360482	0.119	0.342	1.95E-39
GZMA	6.81E-06	-0.263405478	0.108	0.118	0.179622902
RAB1A	3.01E-41	-0.263697901	0.21	0.44	7.95E-37
CSF2RA	3.91E-42	-0.263759199	0.058	0.272	1.03E-37
LACTB	2.02E-42	-0.263808994	0.147	0.392	5.32E-38
SLC31A1	1.56E-44	-0.263974135	0.059	0.288	4.12E-40
GNPTG	7.14E-41	-0.264356348	0.252	0.479	1.88E-36
UQCR11	4.66E-45	-0.264585859	0.787	0.884	1.23E-40
GMFG	3.97E-39	-0.264717539	0.553	0.746	1.05E-34
PDIA3	1.01E-31	-0.264973021	0.606	0.751	2.67E-27
CISD3	4.40E-44	-0.265077546	0.132	0.367	1.16E-39
DSE	3.00E-34	-0.265182446	0.175	0.345	7.90E-30
IDH1	1.84E-43	-0.265657921	0.074	0.301	4.84E-39
ANXA11	1.03E-37	-0.265807505	0.485	0.67	2.72E-33
NDUFB7	2.07E-40	-0.26641378	0.354	0.576	5.45E-36
RAB10	7.22E-40	-0.267257975	0.255	0.485	1.90E-35
PDIA6	8.20E-33	-0.267978551	0.351	0.557	2.16E-28
NDUFB1	3.27E-37	-0.268374698	0.305	0.515	8.63E-33
LPCAT2	8.23E-44	-0.268635511	0.054	0.273	2.17E-39
SDF2L1	3.10E-37	-0.268832164	0.162	0.372	8.18E-33
ACOT7	1.50E-38	-0.268917964	0.033	0.213	3.96E-34
MGST2	5.50E-46	-0.269016065	0.054	0.299	1.45E-41
PDE4DIP	1.77E-41	-0.269381098	0.122	0.335	4.66E-37
RHOC	5.13E-34	-0.269649011	0.149	0.329	1.35E-29
CASP1	2.49E-41	-0.269792485	0.173	0.386	6.58E-37
RP11-670E13.6	9.67E-38	-0.269966083	0.07	0.251	2.55E-33
FKBP2	9.60E-39	-0.270947913	0.233	0.461	2.53E-34
ACADVL	2.16E-39	-0.271239698	0.254	0.481	5.69E-35
ANAPC11	5.83E-41	-0.271979548	0.397	0.622	1.54E-36
AGRP	4.60E-35	-0.272068907	0.014	0.176	1.21E-30
OASL	3.82E-41	-0.272123934	0.041	0.233	1.01E-36
NDUFA6	2.01E-42	-0.272657599	0.323	0.561	5.30E-38
CKLF	2.46E-32	-0.272926756	0.277	0.466	6.50E-28
PLEKHB2	1.58E-43	-0.273138428	0.18	0.426	4.17E-39
DYNLL1	2.48E-41	-0.273897332	0.693	0.838	6.55E-37
GNB2	5.43E-45	-0.274209286	0.608	0.78	1.43E-40
OSTC	9.56E-41	-0.274240551	0.313	0.546	2.52E-36
NFKBIZ	8.36E-19	-0.276315922	0.364	0.455	2.21E-14
DNASE2	1.97E-43	-0.27685164	0.141	0.356	5.19E-39
DPYD	1.20E-41	-0.276895993	0.131	0.347	3.17E-37
M6PR	3.27E-41	-0.277784202	0.379	0.599	8.62E-37
HSBP1	4.54E-42	-0.277986774	0.352	0.583	1.20E-37
ACER3	7.07E-48	-0.278201423	0.082	0.327	1.86E-43
C20orf27	1.53E-47	-0.27842585	0.126	0.361	4.05E-43
PLEC	6.52E-38	-0.278490102	0.18	0.39	1.72E-33
RENBP	3.39E-48	-0.278868183	0.084	0.33	8.94E-44
TMEM50A	1.38E-46	-0.279348467	0.475	0.704	3.64E-42
MDH1	1.71E-34	-0.280253451	0.359	0.525	4.51E-30
TCEB1	1.98E-40	-0.280720971	0.329	0.553	5.23E-36
NDUFA1	1.19E-47	-0.281326106	0.637	0.792	3.14E-43
SOCS3	3.11E-24	-0.281848412	0.206	0.35	8.21E-20
CD59	1.92E-39	-0.281903741	0.288	0.48	5.06E-35
RAB7A	5.55E-45	-0.282571698	0.423	0.659	1.47E-40
CFP	1.20E-35	-0.283343135	0.049	0.196	3.17E-31
TMEM167A	3.85E-47	-0.283764091	0.197	0.443	1.02E-42
RNASEK	8.57E-57	-0.284447406	0.844	0.925	2.26E-52
SCP2	5.28E-44	-0.285545004	0.312	0.552	1.39E-39
SDC2	5.10E-33	-0.286479434	0.068	0.214	1.35E-28
TMSB4X	6.83E-49	-0.286571735	1	0.998	1.80E-44
SCCPDH	1.13E-46	-0.286792563	0.098	0.327	2.98E-42
COX5B	2.53E-53	-0.286954562	0.821	0.908	6.68E-49
PSME2	6.86E-33	-0.288800913	0.543	0.689	1.81E-28
DMXL2	5.05E-46	-0.289307077	0.061	0.28	1.33E-41
TGM2	6.82E-39	-0.289488516	0.033	0.197	1.80E-34
SEC61B	1.40E-47	-0.291005203	0.67	0.842	3.69E-43
MIR3945HG	1.17E-40	-0.291165683	0.028	0.213	3.09E-36
CD58	4.24E-45	-0.291235571	0.21	0.455	1.12E-40
TMED5	6.02E-44	-0.291772941	0.26	0.51	1.59E-39
UQCR10	6.59E-50	-0.292638326	0.687	0.824	1.74E-45
CRTAP	1.64E-43	-0.29268143	0.268	0.508	4.32E-39
DECR1	9.52E-42	-0.29419989	0.29	0.497	2.51E-37
11-Sep	2.54E-49	-0.294364105	0.093	0.33	6.70E-45
TUBB	5.29E-28	-0.294702799	0.564	0.667	1.39E-23
HLA-DQB2	2.01E-29	-0.294930132	0.059	0.166	5.31E-25
ETHE1	2.12E-48	-0.29588257	0.16	0.401	5.59E-44
FPR3	1.33E-41	-0.296648415	0.085	0.277	3.52E-37
GZMB	8.87E-05	-0.297421722	0.086	0.106	1
RGS10	3.11E-37	-0.29824533	0.37	0.578	8.21E-33
UQCRQ	3.84E-49	-0.298276362	0.576	0.756	1.01E-44
HM13	1.15E-39	-0.299159926	0.271	0.479	3.03E-35
LEPROTL1	4.54E-45	-0.299171311	0.242	0.515	1.20E-40
PLA2G7	7.16E-27	-0.299422387	0.068	0.19	1.89E-22
PTTG1IP	1.37E-47	-0.299730958	0.156	0.403	3.61E-43
RUNX1	3.60E-45	-0.300214129	0.136	0.356	9.50E-41
TUBA1C	8.64E-39	-0.301189969	0.261	0.474	2.28E-34
TCF7L2	2.83E-47	-0.301242998	0.038	0.272	7.47E-43
DBNDD2	1.63E-52	-0.30182195	0.091	0.343	4.31E-48
CFL1	2.47E-70	-0.301965408	0.991	0.992	6.51E-66
BID	2.18E-50	-0.302138519	0.151	0.4	5.76E-46
COX5A	1.57E-52	-0.302755363	0.655	0.818	4.15E-48
LILRB2	1.06E-39	-0.304373835	0.088	0.27	2.80E-35
IGFBP2	2.84E-32	-0.305421037	0.025	0.127	7.49E-28
LAMTOR2	1.45E-50	-0.306547766	0.276	0.529	3.84E-46
CD164	5.78E-46	-0.306719033	0.477	0.709	1.52E-41
C14orf2	1.52E-51	-0.307937184	0.598	0.768	4.01E-47
RRBP1	2.34E-50	-0.308611596	0.093	0.331	6.18E-46
BST2	2.69E-46	-0.308622462	0.418	0.649	7.09E-42
LCP1	1.73E-41	-0.309858801	0.672	0.837	4.56E-37
TPP1	8.04E-49	-0.309892988	0.314	0.576	2.12E-44
IGHG1	0.014064911	-0.31015362	0.146	0.027	1
PCOLCE2	4.11E-36	-0.310583129	0.011	0.204	1.08E-31
RHBDD2	7.46E-49	-0.310912	0.17	0.4	1.97E-44
SEC61G	3.01E-48	-0.311101958	0.482	0.693	7.94E-44
ARL4A	3.43E-39	-0.311619668	0.257	0.467	9.04E-35
TPI1	1.66E-60	-0.31178786	0.8	0.917	4.37E-56
SOAT1	3.43E-50	-0.312003972	0.134	0.377	9.06E-46
CTNNB1	6.33E-44	-0.312010133	0.245	0.468	1.67E-39
CD4	7.34E-53	-0.312240681	0.093	0.343	1.94E-48
LILRB3	5.20E-53	-0.312273184	0.086	0.344	1.37E-48
CAP1	1.93E-54	-0.312653942	0.59	0.786	5.08E-50
SLC8A1	1.29E-51	-0.312912599	0.057	0.308	3.42E-47
TLR4	6.07E-51	-0.313563633	0.051	0.3	1.60E-46
SLC3A2	1.74E-45	-0.313570059	0.304	0.535	4.59E-41
RBM47	3.99E-51	-0.315337145	0.117	0.365	1.05E-46
WARS	4.27E-38	-0.315345174	0.14	0.33	1.13E-33
CECR1	4.90E-49	-0.316017344	0.191	0.434	1.29E-44
TBXAS1	2.85E-48	-0.316773567	0.183	0.448	7.51E-44
GNAI2	6.44E-51	-0.317245179	0.311	0.585	1.70E-46
VMO1	2.59E-44	-0.317728555	0.033	0.223	6.84E-40
RPN1	1.33E-52	-0.318006311	0.31	0.576	3.51E-48
CLIC1	5.95E-74	-0.31811085	0.947	0.979	1.57E-69
LEPROT	5.35E-56	-0.318995753	0.128	0.409	1.41E-51
TMEM176A	2.01E-35	-0.319085368	0.064	0.214	5.31E-31
SCARB2	2.25E-52	-0.31921724	0.11	0.369	5.95E-48
IL18	5.91E-53	-0.320568879	0.064	0.321	1.56E-48
SPCS3	2.19E-53	-0.321237981	0.261	0.527	5.76E-49
EFHD2	1.77E-53	-0.321689038	0.195	0.462	4.67E-49
PLEK	5.95E-33	-0.322421151	0.275	0.442	1.57E-28
ENO1	2.78E-54	-0.324384623	0.647	0.821	7.32E-50
PRDX3	5.09E-53	-0.324474042	0.264	0.535	1.34E-48
HEXA	4.47E-49	-0.324580092	0.247	0.482	1.18E-44
LYAR	2.31E-50	-0.324644112	0.147	0.371	6.10E-46
FUOM	6.71E-55	-0.324698422	0.166	0.417	1.77E-50
ATP5E	4.76E-67	-0.325649756	0.986	0.98	1.26E-62
RBPJ	1.18E-47	-0.325744706	0.253	0.51	3.11E-43
CLEC2B	7.11E-46	-0.32614263	0.286	0.542	1.88E-41
ISG15	5.68E-31	-0.32623067	0.241	0.372	1.50E-26
STX11	8.84E-56	-0.326497946	0.079	0.342	2.33E-51
GPRIN3	5.31E-52	-0.326552717	0.122	0.367	1.40E-47
TNFRSF1A	9.66E-58	-0.326587708	0.084	0.363	2.55E-53
VDAC1	4.47E-54	-0.326653717	0.379	0.628	1.18E-49
TMEM14C	1.08E-52	-0.326825449	0.316	0.554	2.86E-48
ACTB	1.12E-54	-0.326978406	1	0.999	2.96E-50
AQP9	3.79E-50	-0.327578339	0.054	0.275	1.00E-45
SORT1	1.01E-51	-0.32836073	0.035	0.311	2.66E-47
BHLHE40	3.28E-38	-0.330072153	0.18	0.376	8.65E-34
STOM	5.42E-48	-0.330738063	0.138	0.384	1.43E-43
OSCAR	1.18E-54	-0.330842342	0.048	0.322	3.11E-50
IRAK3	7.31E-56	-0.331489207	0.071	0.341	1.93E-51
CAPZA2	6.78E-58	-0.333935661	0.33	0.594	1.79E-53
ANXA4	4.36E-52	-0.334020055	0.163	0.421	1.15E-47
VPS29	5.56E-56	-0.334110627	0.361	0.609	1.47E-51
USMG5	1.90E-60	-0.334412066	0.661	0.807	5.02E-56
IFNGR1	2.74E-46	-0.335657726	0.326	0.571	7.23E-42
AHNAK	9.61E-34	-0.335758579	0.47	0.66	2.53E-29
LY96	2.92E-56	-0.336443346	0.213	0.465	7.71E-52
NDUFS5	2.05E-64	-0.336794429	0.64	0.805	5.40E-60
AKR1A1	3.67E-55	-0.337246393	0.324	0.572	9.69E-51
SQRDL	5.01E-59	-0.337586537	0.177	0.455	1.32E-54
SIRPA	1.80E-60	-0.337629122	0.094	0.39	4.74E-56
ADAMTSL4	4.58E-54	-0.338073179	0.04	0.317	1.21E-49
TXNDC17	3.66E-58	-0.338139508	0.205	0.49	9.65E-54
ALCAM	3.61E-45	-0.339427253	0.153	0.368	9.52E-41
CALR	1.28E-45	-0.339981609	0.692	0.821	3.36E-41
NINJ1	2.65E-49	-0.340567414	0.098	0.32	7.00E-45
AGTRAP	6.92E-59	-0.341218939	0.148	0.432	1.83E-54
LILRB4	5.73E-49	-0.341836874	0.085	0.299	1.51E-44
TCIRG1	5.71E-57	-0.342243784	0.266	0.546	1.51E-52
GAPDH	1.05E-60	-0.342562525	0.993	0.994	2.76E-56
PLA2G16	2.72E-55	-0.342680112	0.087	0.32	7.17E-51
CCL3L3	2.95E-20	-0.343124599	0.049	0.107	7.78E-16
KCTD12	6.63E-57	-0.344385562	0.096	0.368	1.75E-52
PDXK	4.56E-59	-0.346329092	0.116	0.379	1.20E-54
ARL6IP1	1.01E-46	-0.346341838	0.475	0.67	2.67E-42
C3AR1	3.61E-58	-0.347330818	0.084	0.362	9.53E-54
NDUFB2	7.17E-67	-0.347633155	0.653	0.831	1.89E-62
SERPINB1	1.25E-47	-0.347952594	0.467	0.665	3.30E-43
LITAF	4.72E-51	-0.34880717	0.621	0.804	1.25E-46
XBP1	6.16E-50	-0.349140631	0.299	0.551	1.63E-45
QSOX1	2.97E-59	-0.351434612	0.09	0.352	7.82E-55
SCD	1.93E-49	-0.351755558	0.035	0.246	5.09E-45
HAVCR2	1.77E-60	-0.353528385	0.088	0.366	4.66E-56
EMILIN2	5.30E-57	-0.354628417	0.111	0.37	1.40E-52
MYADM	4.62E-42	-0.35645616	0.25	0.504	1.22E-37
ATP5J2	5.73E-71	-0.35656445	0.596	0.796	1.51E-66
ABRACL	1.45E-61	-0.35774445	0.296	0.573	3.81E-57
MGST1	3.71E-50	-0.358629474	0.077	0.284	9.78E-46
P4HB	1.16E-61	-0.361448512	0.399	0.655	3.06E-57
FNDC3B	6.86E-61	-0.361502133	0.067	0.347	1.81E-56
BSG	1.43E-60	-0.361527887	0.405	0.651	3.76E-56
GAA	1.40E-64	-0.361858119	0.093	0.392	3.70E-60
CLEC12A	1.79E-58	-0.362542324	0.046	0.323	4.72E-54
GNS	2.39E-61	-0.363205258	0.122	0.41	6.30E-57
RAB20	2.95E-61	-0.363234421	0.091	0.366	7.77E-57
MCL1	5.85E-51	-0.363481957	0.614	0.819	1.54E-46
HSPA6	2.43E-16	-0.363719888	0.046	0.126	6.42E-12
YBX1	3.02E-81	-0.364067807	0.962	0.977	7.96E-77
SMCO4	1.17E-66	-0.365736143	0.122	0.43	3.10E-62
HSPA1B	1.50E-11	-0.36642636	0.432	0.469	3.96E-07
PAPSS2	1.42E-40	-0.36691317	0.054	0.253	3.74E-36
BCAP31	1.10E-61	-0.367795736	0.508	0.72	2.91E-57
CD36	1.13E-47	-0.36820956	0.056	0.231	2.98E-43
CTSA	1.92E-55	-0.368210149	0.297	0.547	5.07E-51
TNFAIP2	9.12E-60	-0.368604862	0.052	0.328	2.40E-55
CLTA	2.53E-76	-0.369735828	0.503	0.763	6.68E-72
B3GNT5	5.91E-57	-0.369934817	0.08	0.33	1.56E-52
ACTN1	1.02E-65	-0.370728434	0.077	0.387	2.69E-61
COX7B	3.22E-71	-0.370904356	0.586	0.792	8.50E-67
ENG	1.95E-64	-0.371425547	0.093	0.392	5.15E-60
CNIH4	1.12E-64	-0.371568959	0.155	0.453	2.94E-60
GPCPD1	2.56E-50	-0.372379231	0.297	0.531	6.74E-46
PKM	6.23E-69	-0.372828451	0.723	0.863	1.64E-64
LRRFIP1	4.53E-63	-0.373568719	0.624	0.834	1.19E-58
MPP1	9.43E-67	-0.374908225	0.099	0.41	2.49E-62
GCA	3.73E-55	-0.37500333	0.287	0.505	9.84E-51
TPM4	2.13E-51	-0.375324699	0.449	0.671	5.63E-47
EIF4EBP1	3.91E-68	-0.375353999	0.172	0.466	1.03E-63
RHEB	6.66E-65	-0.375397921	0.241	0.54	1.76E-60
LCP2	1.31E-59	-0.375507212	0.215	0.491	3.45E-55
FDX1	7.75E-53	-0.375892972	0.205	0.416	2.04E-48
CXCL5	1.03E-33	-0.376112464	0.011	0.117	2.71E-29
SSR3	3.80E-68	-0.376378403	0.321	0.622	1.00E-63
PSMA7	1.98E-78	-0.376912956	0.724	0.871	5.22E-74
NCEH1	3.33E-63	-0.377631754	0.064	0.352	8.79E-59
HSPA5	5.00E-43	-0.378171218	0.524	0.68	1.32E-38
C4orf48	2.63E-66	-0.379026102	0.296	0.587	6.93E-62
PFN1	5.46E-96	-0.37946144	0.998	0.996	1.44E-91
ITGAX	1.38E-58	-0.379979481	0.12	0.372	3.63E-54
AKR1C3	5.54E-48	-0.380134945	0.026	0.209	1.46E-43
APIP	1.55E-63	-0.380210264	0.128	0.391	4.10E-59
TNFSF13B	8.23E-63	-0.380250053	0.093	0.373	2.17E-58
COX8A	1.15E-86	-0.380544785	0.762	0.904	3.03E-82
ABCG1	7.46E-54	-0.380830893	0.136	0.351	1.97E-49
PTPRE	2.41E-55	-0.381794505	0.123	0.358	6.35E-51
HSP90B1	1.18E-55	-0.382849153	0.728	0.848	3.10E-51
TMED10	6.07E-71	-0.383906093	0.41	0.689	1.60E-66
CORO1C	4.90E-70	-0.385339374	0.131	0.439	1.29E-65
FCGR1A	4.18E-64	-0.386022747	0.056	0.349	1.10E-59
LDHA	3.62E-68	-0.388076927	0.608	0.81	9.54E-64
RMDN3	8.36E-63	-0.388119767	0.095	0.352	2.20E-58
RTN3	1.39E-73	-0.391112842	0.17	0.497	3.67E-69
PMP22	1.79E-55	-0.39127128	0.082	0.311	4.72E-51
TNFAIP3	4.58E-24	-0.395326574	0.363	0.495	1.21E-19
SPN	2.58E-70	-0.395677405	0.103	0.411	6.81E-66
BLVRA	2.46E-73	-0.396545414	0.109	0.43	6.48E-69
LAP3	9.65E-69	-0.400832972	0.212	0.52	2.55E-64
SELPLG	4.97E-71	-0.403875946	0.15	0.462	1.31E-66
ANPEP	2.57E-61	-0.403996777	0.084	0.349	6.79E-57
SLC16A3	1.77E-70	-0.406339722	0.22	0.515	4.67E-66
IL32	3.22E-07	-0.406610613	0.16	0.165	0.008492523
H2AFZ	3.46E-53	-0.406680808	0.629	0.781	9.13E-49
TMEM176B	5.48E-42	-0.409562012	0.075	0.27	1.44E-37
H2AFJ	2.89E-74	-0.409796938	0.178	0.504	7.62E-70
NKG7	1.38E-05	-0.410377911	0.145	0.184	0.36387409
JAML	9.71E-71	-0.410588431	0.101	0.407	2.56E-66
ATP5G3	1.16E-86	-0.411482295	0.752	0.878	3.06E-82
NUCB1	4.96E-74	-0.412319463	0.304	0.591	1.31E-69
FYB	1.42E-61	-0.413641013	0.198	0.504	3.74E-57
ABHD5	3.61E-60	-0.414243068	0.157	0.402	9.53E-56
CARD16	5.05E-68	-0.414310117	0.221	0.496	1.33E-63
PPIB	1.55E-89	-0.414481181	0.811	0.932	4.09E-85
AQP3	2.91E-56	-0.416899728	0.096	0.315	7.69E-52
GNG10	2.03E-77	-0.417305847	0.182	0.494	5.35E-73
CPM	1.10E-64	-0.4174746	0.079	0.365	2.91E-60
YWHAH	3.82E-52	-0.417617523	0.41	0.638	1.01E-47
EMP3	9.53E-62	-0.417811436	0.711	0.899	2.51E-57
MCOLN1	9.87E-74	-0.419172175	0.08	0.402	2.60E-69
HN1	4.07E-71	-0.422777614	0.289	0.559	1.07E-66
EMP1	1.15E-40	-0.423579007	0.073	0.256	3.04E-36
CANX	1.62E-76	-0.424502109	0.397	0.687	4.26E-72
FPR2	4.20E-61	-0.425613711	0.039	0.286	1.11E-56
RNF13	1.09E-80	-0.428707734	0.288	0.613	2.87E-76
RP11-598F7.3	2.56E-55	-0.429149429	0.014	0.251	6.75E-51
IL3RA	8.73E-63	-0.429378379	0.061	0.314	2.30E-58
CSF1R	8.30E-67	-0.429670339	0.096	0.366	2.19E-62
CITED2	3.26E-49	-0.429937065	0.334	0.542	8.60E-45
PNPLA6	7.72E-75	-0.430812732	0.095	0.403	2.04E-70
ZEB2	1.80E-59	-0.432644856	0.351	0.612	4.76E-55
IL7R	4.23E-26	-0.436115108	0.16	0.356	1.12E-21
DBI	5.11E-83	-0.436193249	0.697	0.864	1.35E-78
ATP6V0D1	8.87E-82	-0.437300614	0.334	0.636	2.34E-77
LIMS1	4.32E-68	-0.438847784	0.245	0.537	1.14E-63
VAT1	1.45E-73	-0.438864809	0.156	0.439	3.81E-69
ARPC5	2.45E-103	-0.439016525	0.611	0.852	6.47E-99
FGL2	8.01E-45	-0.439495149	0.13	0.302	2.11E-40
CCL5	2.15E-06	-0.439797082	0.216	0.161	0.056647734
GABARAPL1	3.12E-75	-0.443356961	0.101	0.408	8.23E-71
ID2	4.09E-62	-0.443507972	0.176	0.491	1.08E-57
CD151	1.54E-82	-0.444129412	0.141	0.486	4.07E-78
PHLDA1	1.88E-52	-0.444250429	0.11	0.345	4.95E-48
GABARAP	3.05E-118	-0.444888256	0.959	0.982	8.04E-114
LGALS9	1.75E-82	-0.445226226	0.249	0.559	4.62E-78
HCK	4.10E-81	-0.445333605	0.133	0.469	1.08E-76
LY6E	1.98E-58	-0.446663287	0.641	0.748	5.22E-54
LAMP1	1.51E-76	-0.446984776	0.411	0.664	3.99E-72
ATOX1	1.66E-79	-0.449276399	0.232	0.541	4.38E-75
PSMA6	8.21E-90	-0.450682474	0.393	0.685	2.17E-85
LGMN	4.90E-38	-0.45174705	0.14	0.287	1.29E-33
HLA-DRB1	1.44E-44	-0.453636602	0.996	0.974	3.79E-40
RPS27L	4.77E-85	-0.454270801	0.558	0.762	1.26E-80
RNH1	1.61E-93	-0.456487168	0.396	0.697	4.24E-89
ATP6AP2	1.63E-88	-0.458321829	0.33	0.641	4.30E-84
FOS	9.10E-43	-0.459281091	0.907	0.945	2.40E-38
SEC11A	5.68E-102	-0.459289118	0.48	0.768	1.50E-97
PECAM1	1.23E-79	-0.460062148	0.112	0.447	3.24E-75
ZFAND5	3.41E-64	-0.461519309	0.416	0.653	8.99E-60
GLDN	1.78E-58	-0.463454393	0.019	0.272	4.70E-54
TGFBI	1.27E-70	-0.463474998	0.113	0.44	3.35E-66
LAIR1	5.84E-90	-0.464297319	0.156	0.516	1.54E-85
TUBA1B	3.36E-61	-0.464813857	0.752	0.833	8.86E-57
RAB13	2.33E-81	-0.465719514	0.094	0.421	6.15E-77
PLSCR1	2.97E-84	-0.466158353	0.239	0.567	7.83E-80
HPGD	1.74E-66	-0.466479602	0.047	0.299	4.58E-62
ATP6V1B2	5.62E-88	-0.466620453	0.17	0.528	1.48E-83
SNX10	6.28E-77	-0.467425864	0.364	0.608	1.66E-72
CD81	2.52E-73	-0.469182717	0.269	0.532	6.64E-69
ARRB2	8.10E-100	-0.471424234	0.282	0.654	2.14E-95
ALDOA	1.97E-126	-0.471505392	0.923	0.965	5.19E-122
SLCO2B1	1.22E-78	-0.471516301	0.053	0.39	3.21E-74
ACSL1	9.03E-76	-0.471722548	0.154	0.469	2.38E-71
TIMP2	1.84E-87	-0.47429091	0.084	0.456	4.84E-83
POMP	6.35E-108	-0.475814894	0.553	0.805	1.68E-103
TALDO1	4.86E-95	-0.478067844	0.428	0.716	1.28E-90
PTMS	3.04E-87	-0.480228957	0.113	0.462	8.02E-83
CREG1	2.05E-90	-0.482573301	0.124	0.5	5.40E-86
FKBP1A	7.43E-111	-0.485799241	0.614	0.826	1.96E-106
BCL2A1	6.27E-55	-0.486572107	0.42	0.63	1.65E-50
RTN4	9.49E-113	-0.487929416	0.523	0.803	2.50E-108
MT1X	1.19E-23	-0.490048164	0.132	0.238	3.14E-19
HNMT	6.41E-86	-0.493379864	0.062	0.434	1.69E-81
ZYX	9.59E-101	-0.495872513	0.356	0.701	2.53E-96
CYBB	6.86E-53	-0.498848829	0.476	0.627	1.81E-48
CCDC88A	1.62E-97	-0.49896921	0.179	0.566	4.26E-93
ATP1B3	2.04E-85	-0.50049422	0.267	0.593	5.38E-81
LGALS3BP	1.01E-72	-0.50147533	0.05	0.31	2.65E-68
MYDGF	3.62E-101	-0.503674623	0.302	0.64	9.55E-97
DOK2	1.01E-100	-0.503878998	0.157	0.54	2.67E-96
ALOX5	2.10E-85	-0.50517631	0.292	0.556	5.54E-81
LAMP2	1.35E-97	-0.508632963	0.162	0.522	3.56E-93
RAB31	3.35E-91	-0.513232863	0.31	0.641	8.84E-87
BLVRB	1.97E-88	-0.514765049	0.173	0.505	5.19E-84
ATP6AP1	2.61E-105	-0.516501675	0.247	0.611	6.89E-101
MFSD1	2.39E-103	-0.517408232	0.257	0.626	6.31E-99
SLC7A7	2.40E-98	-0.51853798	0.147	0.515	6.32E-94
CCL20	1.02E-34	-0.522771421	0.039	0.137	2.68E-30
CCL4L2	2.51E-15	-0.523323603	0.095	0.161	6.62E-11
FGR	2.59E-98	-0.525011909	0.178	0.543	6.83E-94
SERF2	3.79E-168	-0.525931805	0.993	0.994	1.00E-163
PPARG	3.90E-83	-0.529313817	0.054	0.379	1.03E-78
LRP1	2.07E-96	-0.530375315	0.075	0.471	5.45E-92
CEBPD	4.57E-54	-0.531170074	0.277	0.492	1.20E-49
G0S2	1.54E-27	-0.531825315	0.049	0.123	4.06E-23
COMT	3.20E-110	-0.532522749	0.235	0.617	8.43E-106
VAMP8	1.06E-143	-0.53291014	0.708	0.897	2.80E-139
TKT	1.16E-99	-0.535160188	0.396	0.686	3.05E-95
HCST	2.64E-81	-0.53549977	0.415	0.697	6.95E-77
MGAT1	1.57E-107	-0.535547	0.252	0.63	4.13E-103
IFI27	7.25E-27	-0.537668889	0.039	0.108	1.91E-22
PILRA	9.87E-101	-0.537890577	0.097	0.487	2.60E-96
CRIP1	1.37E-61	-0.542197002	0.891	0.911	3.62E-57
GNG5	1.02E-151	-0.542610123	0.805	0.944	2.68E-147
FLNA	4.13E-106	-0.542955672	0.367	0.712	1.09E-101
IFI30	1.41E-96	-0.543647035	0.171	0.549	3.71E-92
TCEB2	1.43E-141	-0.544817819	0.8	0.92	3.77E-137
SLC31A2	1.83E-105	-0.545104578	0.124	0.533	4.82E-101
FPR1	2.44E-89	-0.547176383	0.109	0.452	6.44E-85
ARHGAP18	8.66E-107	-0.550117994	0.155	0.532	2.28E-102
RHOB	2.11E-74	-0.551095003	0.626	0.761	5.58E-70
CCL4	2.75E-10	-0.553967805	0.194	0.29	7.26E-06
LMNA	1.55E-66	-0.556946853	0.384	0.661	4.10E-62
GSTP1	2.24E-149	-0.557001428	0.806	0.951	5.91E-145
GPX4	1.71E-131	-0.557115861	0.878	0.935	4.50E-127
LRPAP1	2.56E-110	-0.558658306	0.291	0.628	6.75E-106
H2AFY	4.20E-127	-0.563875351	0.361	0.735	1.11E-122
EREG	2.99E-46	-0.56945421	0.06	0.242	7.88E-42
FABP3	1.98E-54	-0.569512503	0.022	0.179	5.22E-50
SGK1	1.30E-53	-0.5711609	0.274	0.494	3.42E-49
THBD	3.16E-80	-0.576599041	0.069	0.336	8.34E-76
CD302	6.53E-109	-0.577431938	0.093	0.504	1.72E-104
CLEC7A	2.95E-108	-0.578344478	0.112	0.511	7.77E-104
IFITM3	1.37E-67	-0.578768218	0.555	0.681	3.61E-63
ITGB2	1.77E-116	-0.57897732	0.433	0.78	4.66E-112
GK	1.43E-88	-0.580322627	0.16	0.484	3.76E-84
STMN1	3.07E-67	-0.588902329	0.16	0.376	8.08E-63
ATP6V0C	1.67E-165	-0.593928446	0.837	0.939	4.41E-161
CSTA	5.33E-108	-0.594184932	0.084	0.483	1.41E-103
ETS2	3.26E-101	-0.602384191	0.137	0.492	8.61E-97
GRINA	1.26E-125	-0.60395745	0.498	0.752	3.32E-121
HMOX1	3.95E-73	-0.604630335	0.182	0.45	1.04E-68
NOP10	7.01E-141	-0.605519313	0.545	0.802	1.85E-136
NUPR1	2.01E-73	-0.605578854	0.061	0.287	5.31E-69
CPVL	9.77E-107	-0.609398437	0.113	0.502	2.58E-102
PLBD1	2.76E-110	-0.609658852	0.087	0.486	7.28E-106
RAC1	1.24E-195	-0.614661668	0.72	0.939	3.27E-191
PLD3	5.10E-101	-0.616886929	0.169	0.496	1.34E-96
AP2S1	1.05E-148	-0.617245471	0.386	0.764	2.78E-144
HBEGF	1.43E-95	-0.617723792	0.076	0.396	3.77E-91
DAB2	9.78E-116	-0.621967326	0.106	0.514	2.58E-111
IER3	2.37E-66	-0.622003368	0.126	0.367	6.25E-62
TMSB10	1.36E-213	-0.622494955	0.999	0.998	3.59E-209
PRDX1	1.84E-131	-0.623024012	0.814	0.918	4.85E-127
PPT1	2.53E-134	-0.626845356	0.25	0.637	6.68E-130
UPP1	4.31E-135	-0.632092157	0.188	0.645	1.14E-130
ATP6V0B	2.17E-179	-0.633835165	0.689	0.9	5.73E-175
NCF2	6.26E-132	-0.634714761	0.163	0.587	1.65E-127
ATP6V1F	3.69E-156	-0.634898821	0.637	0.857	9.73E-152
RBP4	3.77E-65	-0.639039817	0.015	0.209	9.94E-61
NAMPT	3.82E-83	-0.6404225	0.306	0.579	1.01E-78
PLXDC2	1.63E-123	-0.643163372	0.102	0.543	4.29E-119
MAFB	7.17E-94	-0.645012911	0.138	0.503	1.89E-89
RNF130	2.68E-142	-0.647625928	0.242	0.673	7.06E-138
FCGR2A	3.68E-117	-0.648542349	0.15	0.542	9.72E-113
AREG	1.88E-23	-0.652610448	0.387	0.434	4.95E-19
TYMP	9.17E-117	-0.653789515	0.366	0.712	2.42E-112
SDCBP	1.68E-165	-0.654623311	0.505	0.821	4.44E-161
PGD	1.60E-138	-0.657645357	0.214	0.618	4.21E-134
CTSZ	1.01E-109	-0.657892922	0.312	0.635	2.67E-105
MNDA	1.43E-123	-0.663624136	0.198	0.567	3.78E-119
BRI3	4.73E-134	-0.663626085	0.226	0.634	1.25E-129
RNF149	5.68E-139	-0.665588011	0.32	0.695	1.50E-134
CES1	1.28E-69	-0.667323692	0.022	0.245	3.36E-65
HLA-DRB5	1.63E-77	-0.667542786	0.8	0.883	4.31E-73
TREM2	1.05E-100	-0.667605694	0.084	0.438	2.77E-96
INHBA	1.45E-79	-0.667832922	0.017	0.269	3.82E-75
PYCARD	2.30E-153	-0.67103546	0.315	0.705	6.07E-149
SOD2	9.16E-75	-0.672455259	0.41	0.618	2.42E-70
SH3BGRL3	7.78E-214	-0.672476039	0.99	0.992	2.05E-209
LIPA	5.12E-111	-0.672906256	0.186	0.526	1.35E-106
TFRC	3.14E-107	-0.676748821	0.206	0.517	8.28E-103
KLF4	5.49E-121	-0.679328712	0.145	0.547	1.45E-116
TNFSF13	9.46E-127	-0.680195275	0.124	0.52	2.49E-122
APLP2	2.44E-151	-0.68225651	0.356	0.743	6.45E-147
GSN	2.59E-116	-0.685645522	0.372	0.648	6.83E-112
GLRX	3.43E-145	-0.688890237	0.258	0.641	9.04E-141
IL1RN	1.44E-66	-0.69187011	0.07	0.279	3.79E-62
JCHAIN	3.11E-05	-0.691961129	0.197	0.043	0.819780371
CEBPB	3.80E-140	-0.693297484	0.295	0.698	1.00E-135
RNASE1	1.08E-32	-0.695766614	0.207	0.286	2.84E-28
ATF3	4.77E-90	-0.697548935	0.197	0.486	1.26E-85
SAMHD1	1.90E-160	-0.697764852	0.213	0.689	5.01E-156
IGSF6	4.20E-127	-0.698508801	0.134	0.545	1.11E-122
CXCL8	3.51E-52	-0.700488213	0.074	0.256	9.25E-48
PDK4	3.97E-90	-0.702840414	0.079	0.366	1.05E-85
HEXB	2.99E-150	-0.704614422	0.225	0.639	7.88E-146
LPL	4.92E-104	-0.705427004	0.055	0.382	1.30E-99
LINC01272	2.62E-133	-0.705729754	0.114	0.547	6.91E-129
CCL3	1.42E-34	-0.706417691	0.137	0.286	3.74E-30
MMP19	3.77E-87	-0.723038342	0.07	0.379	9.94E-83
STXBP2	3.27E-133	-0.728367472	0.271	0.622	8.63E-129
SAT1	9.69E-154	-0.732173491	0.962	0.984	2.56E-149
GSTO1	2.34E-174	-0.733893675	0.317	0.735	6.17E-170
GLIPR2	5.30E-166	-0.734182166	0.21	0.669	1.40E-161
MYL6	1.21E-280	-0.739468068	0.979	0.995	3.18E-276
C15orf48	1.42E-74	-0.741229174	0.089	0.348	3.76E-70
MSR1	2.72E-126	-0.742976248	0.074	0.475	7.17E-122
HSPB1	1.45E-127	-0.746281305	0.568	0.775	3.82E-123
SERPING1	6.20E-98	-0.754770779	0.049	0.329	1.63E-93
LTA4H	1.24E-139	-0.755530529	0.368	0.654	3.28E-135
LST1	1.18E-146	-0.757992465	0.19	0.619	3.12E-142
MS4A6A	9.54E-114	-0.760663099	0.151	0.53	2.52E-109
CYP27A1	2.32E-129	-0.768631284	0.073	0.466	6.11E-125
PLIN2	5.77E-135	-0.770621151	0.262	0.644	1.52E-130
HSPA1A	6.68E-56	-0.772474017	0.557	0.666	1.76E-51
FCN1	4.53E-58	-0.775208746	0.095	0.266	1.19E-53
C1orf162	1.23E-173	-0.775979766	0.304	0.721	3.25E-169
CAPG	2.25E-163	-0.77703992	0.614	0.807	5.93E-159
ASAH1	7.49E-199	-0.783774148	0.542	0.827	1.98E-194
CD14	1.57E-116	-0.78531716	0.118	0.512	4.13E-112
MS4A4A	2.66E-151	-0.79191432	0.124	0.571	7.02E-147
SRGN	2.27E-225	-0.79521967	0.872	0.985	6.00E-221
C5AR1	3.87E-143	-0.798841246	0.123	0.581	1.02E-138
IFI6	8.68E-121	-0.805817939	0.214	0.561	2.29E-116
IL1B	5.01E-72	-0.807460785	0.078	0.293	1.32E-67
APOC4-APOC2	5.01E-44	-0.808696022	0.037	0.16	1.32E-39
MGST3	2.12E-195	-0.811411749	0.554	0.82	5.60E-191
ITM2B	8.37E-299	-0.818073985	0.894	0.982	2.21E-294
CTSS	2.11E-211	-0.822294758	0.755	0.896	5.56E-207
CCL2	1.57E-14	-0.825397815	0.088	0.121	4.13E-10
SPI1	5.80E-213	-0.827625894	0.43	0.772	1.53E-208
TREM1	1.39E-153	-0.830278208	0.083	0.535	3.68E-149
RGCC	9.03E-137	-0.84756007	0.453	0.731	2.38E-132
CXCL2	4.33E-60	-0.854297658	0.113	0.369	1.14E-55
ANXA2	2.73E-252	-0.856997027	0.767	0.942	7.19E-248
NPC2	8.78E-265	-0.863684183	0.786	0.949	2.32E-260
FCGR3A	5.29E-162	-0.863688597	0.134	0.58	1.40E-157
GPX1	3.33E-231	-0.872847441	0.872	0.951	8.78E-227
NEAT1	2.00E-146	-0.874201018	0.835	0.925	5.28E-142
CFD	9.95E-154	-0.874535232	0.134	0.572	2.63E-149
TXN	4.35E-216	-0.876113174	0.688	0.894	1.15E-211
FCGRT	2.98E-240	-0.876142291	0.362	0.796	7.87E-236
HBB	1.48E-16	-0.876206274	0.121	0.088	3.89E-12
CXCL16	9.39E-207	-0.901269659	0.178	0.675	2.48E-202
VCAN	1.41E-101	-0.903066795	0.097	0.384	3.71E-97
SLC11A1	8.74E-195	-0.906259942	0.154	0.657	2.31E-190
CD163	2.26E-152	-0.910825139	0.115	0.583	5.97E-148
MT2A	1.67E-91	-0.919191919	0.648	0.751	4.41E-87
ANXA5	0	-0.921541828	0.659	0.936	0
RETN	1.72E-112	-0.936610599	0.072	0.381	4.53E-108
CD9	1.38E-188	-0.946638758	0.48	0.759	3.63E-184
TIMP1	1.10E-110	-0.955976028	0.458	0.753	2.90E-106
ALDH2	9.44E-195	-0.963490112	0.271	0.67	2.49E-190
LGALS1	4.08E-250	-0.965862354	0.705	0.938	1.08E-245
VSIG4	2.01E-174	-0.96945591	0.12	0.571	5.30E-170
GCHFR	7.31E-152	-0.985957231	0.152	0.493	1.93E-147
ACP5	1.22E-158	-0.992370489	0.489	0.692	3.23E-154
GPNMB	1.36E-157	-0.993470841	0.106	0.534	3.58E-153
CD63	0	-0.997284836	0.72	0.948	0
S100A10	5.25E-273	-1.009664956	0.901	0.983	1.38E-268
AIF1	2.57E-253	-1.044330676	0.238	0.755	6.77E-249
ANXA1	0	-1.045808707	0.613	0.931	0
VIM	0	-1.048389744	0.98	0.995	0
MS4A7	3.31E-260	-1.050307072	0.253	0.73	8.73E-256
PLAUR	7.86E-217	-1.062076893	0.185	0.712	2.07E-212
OLR1	6.46E-204	-1.06657019	0.102	0.578	1.70E-199
TSPO	0	-1.079624437	0.664	0.931	0
CXCL3	3.08E-100	-1.087172594	0.088	0.437	8.13E-96
CSTB	1.91E-251	-1.087967365	0.769	0.946	5.05E-247
FABP5	1.07E-186	-1.094537272	0.517	0.772	2.82E-182
THBS1	9.60E-120	-1.101340756	0.056	0.398	2.53E-115
CTSL	1.79E-167	-1.112618621	0.177	0.626	4.71E-163
PSAP	0	-1.115892806	0.829	0.965	0
ALOX5AP	4.66E-213	-1.133043997	0.564	0.763	1.23E-208
CTSB	0	-1.138342312	0.676	0.923	0
CTSC	4.77E-292	-1.141422228	0.448	0.827	1.26E-287
GRN	0	-1.151645016	0.646	0.89	0
GLUL	0	-1.213698153	0.586	0.906	0
S100A4	0	-1.219245233	0.866	0.973	0
MCEMP1	1.47E-203	-1.219873109	0.09	0.524	3.88E-199
FTH1	0	-1.235926091	0.999	1	0
FBP1	6.65E-237	-1.279012754	0.293	0.702	1.75E-232
MRC1	2.76E-236	-1.294284909	0.145	0.624	7.27E-232
SERPINA1	0	-1.299409848	0.489	0.831	0
MARCO	1.06E-201	-1.302833076	0.127	0.561	2.78E-197
CD68	0	-1.315293323	0.464	0.858	0
S100A9	9.94E-176	-1.338696744	0.246	0.65	2.62E-171
S100A6	0	-1.359987654	0.942	0.99	0
SPP1	1.78E-26	-1.369258952	0.073	0.143	4.70E-22
LGALS3	0	-1.374130545	0.677	0.925	0
CST3	0	-1.388541253	0.707	0.953	0
S100A8	1.88E-124	-1.403816114	0.191	0.529	4.96E-120
FCER1G	0	-1.43573734	0.515	0.922	0
S100A11	0	-1.469166207	0.858	0.984	0
TYROBP	0	-1.475724773	0.62	0.946	0
CCL18	6.35E-102	-1.53578281	0.115	0.395	1.68E-97
LYZ	0	-1.537315359	0.561	0.899	0
CTSD	0	-1.551994197	0.709	0.934	0
FN1	3.69E-151	-1.572051096	0.101	0.419	9.73E-147
APOE	9.01E-167	-1.601481648	0.275	0.618	2.38E-162
FTL	0	-1.602350108	1	1	0
C1QC	3.91E-260	-1.723201652	0.262	0.639	1.03E-255
C1QA	4.25E-286	-1.782436993	0.321	0.672	1.12E-281
C1QB	1.61E-281	-1.909975452	0.31	0.645	4.24E-277
APOC1	1.80E-293	-1.951449204	0.402	0.722	4.76E-289
FABP4	1.27E-164	-2.128287728	0.076	0.35	3.36E-160
