## Supplementary material for "Single-cell RNA-sequencing reveals profibrotic roles of distinct epithelial and mesenchymal lineages in pulmonary fibrosis": cDCs_allimmune_.csv

	p_val	avg_logFC	pct.1	pct.2	p_val_adj
HLA-DQB2	0	1.70427233116702	0.551	0.151	0
HLA-DQA1	0	1.43358713624549	0.996	0.788	0
HLA-DPB1	0	1.39650319827722	1	0.948	0
HLA-DPA1	0	1.24065013887282	1	0.961	0
HLA-DQB1	0	1.18281581198597	0.996	0.88	0
PKIB	0	1.11552871028436	0.695	0.043	0
CD74	0	1.05952963945892	1	0.997	0
HLA-DRA	0	0.975317424695849	1	0.967	0
CST3	0	0.955059841351229	0.985	0.948	0
HLA-DRB1	0	0.901269244915164	0.999	0.974	0
YWHAH	0	0.877306472054482	0.824	0.627	0
GSN	0	0.817549198457555	0.917	0.634	0
PPA1	0	0.782474390068554	0.706	0.338	0
SPINT2	0	0.759537179227069	0.776	0.337	0
CSF2RA	0	0.734648695453741	0.7	0.253	0
PPP1R14A	0	0.731025040202154	0.371	0.017	0
SYNGR2	0	0.689352905260983	0.943	0.767	0
RGS10	0	0.656720878763713	0.851	0.564	0
SERPINF1	0	0.653533930011993	0.467	0.08	0
CD86	0	0.605707221012076	0.768	0.391	0
NDRG2	0	0.568968434785286	0.432	0.029	0
ENTPD1	0	0.546452640188124	0.534	0.119	0
CMTM6	0	0.543248913131408	0.835	0.585	0
PAK1	0	0.528259471427121	0.599	0.179	0
CD80	0	0.517863445632383	0.389	0.053	0
PLEK2	0	0.502140694892824	0.318	0.044	0
DAPP1	0	0.473602406436488	0.408	0.119	0
GNA15	0	0.464826107914899	0.496	0.193	0
IGFLR1	0	0.432582733293473	0.585	0.207	0
C12orf45	0	0.393750908508824	0.44	0.15	0
HLA-DOB	0	0.326142943111187	0.253	0.015	0
CYP2S1	0	0.321279880648132	0.347	0.055	0
PALD1	0	0.277586647731467	0.27	0.027	0
B2M	0	-0.412195917764394	1	1	0
LAMP1	0	-0.683917850592438	0.258	0.674	0
MGST3	0	-0.706317606552909	0.654	0.822	0
CTSS	0	-0.773024359925551	0.782	0.898	0
LINC01272	0	-0.775757175063315	0.123	0.555	0
MS4A4A	0	-0.800949109445142	0.216	0.577	0
TSPO	0	-0.82490344698191	0.758	0.933	0
C5AR1	0	-0.861640320959031	0.121	0.59	0
ASAH1	0	-0.882872453961867	0.468	0.835	0
VSIG4	0	-0.888038759225197	0.236	0.576	0
CD52	0	-0.890949118926045	0.651	0.821	0
PSAP	0	-0.898517686693139	0.879	0.966	0
GLUL	0	-0.899049296134925	0.727	0.907	0
CD163	0	-0.933118607698673	0.18	0.59	0
LTA4H	0	-0.947781419828147	0.288	0.662	0
FCGR3A	0	-0.973504849763094	0.113	0.589	0
SLC11A1	0	-0.990789966570797	0.152	0.666	0
SERPINA1	0	-0.995929776416867	0.604	0.833	0
CSTB	0	-1.01756666626632	0.894	0.945	0
CFD	0	-1.05030557023511	0.116	0.581	0
GCHFR	0	-1.16061558085589	0.092	0.502	0
CD68	0	-1.16964012897248	0.671	0.858	0
LGALS3	0	-1.17099454545278	0.703	0.929	0
GPNMB	0	-1.18827893824859	0.063	0.544	0
ACP5	0	-1.20521172158998	0.354	0.7	0
FBP1	0	-1.21367177446386	0.423	0.705	0
MCEMP1	0	-1.33366739514177	0.072	0.533	0
CXCL3	0	-1.3437943652709	0.075	0.444	0
CTSL	0	-1.3831051201568	0.147	0.635	0
FN1	0	-1.57404104337818	0.072	0.426	0
MARCO	0	-1.66478179250746	0.057	0.572	0
S100A9	0	-1.66800036889819	0.165	0.661	0
FTL	0	-1.72683769881882	1	1	0
S100A8	0	-1.81161901065791	0.117	0.538	0
CTSD	0	-1.93930462345675	0.514	0.946	0
CCL18	0	-2.0889257740395	0.062	0.402	0
APOE	0	-2.26402785908124	0.146	0.629	0
FABP4	0	-2.30404067399824	0.066	0.356	0
APOC1	0	-2.42039221352245	0.361	0.73	0
MCOLN2	4.58632753659929e-303	0.3383716001566	0.314	0.039	1.20973561432879e-298
GABARAPL2	2.33742064822776e-302	0.434443683742076	0.773	0.576	6.16541444383036e-298
TOMM34	5.69740854976918e-301	0.25372557219444	0.284	0.056	1.50280545317262e-296
CPVL	2.5963786122032e-299	0.733962411053933	0.697	0.489	6.84846786540837e-295
NAAA	5.20008752940971e-299	0.520241745613106	0.573	0.299	1.3716270876324e-294
TCEB2	4.05884762422003e-298	-0.543344206006004	0.822	0.921	1.07060223784052e-293
PEA15	1.64609161308836e-295	0.628596549135897	0.666	0.246	4.34189584784316e-291
PLIN2	1.70097305224868e-295	-0.787109162180661	0.329	0.648	4.48665661991635e-291
LAMP3	2.50774692136319e-292	0.825543277261407	0.256	0.015	6.6146840544797e-288
CYP27A1	1.42991990710031e-287	-0.857659723658879	0.045	0.475	3.77169973895848e-283
CTSB	3.45293533365266e-284	-0.724017218289316	0.839	0.922	9.10780752957562e-280
GDI2	5.93809594558808e-284	0.44675454900035	0.789	0.605	1.56629156756777e-279
REL	2.71432089789089e-282	0.758539749143385	0.83	0.511	7.15956423236679e-278
NET1	1.46953204662771e-281	0.376933550879146	0.284	0.058	3.8761846793899e-277
CD1E	3.19810295234217e-280	1.27750480276137	0.557	0.022	8.43563615739295e-276
FSCN1	7.76508573147678e-280	0.584271464887888	0.18	0.026	2.04819666339163e-275
UBB	1.21940541502357e-277	-0.567390927823708	0.87	0.945	3.21642566320766e-273
APLP2	2.13779482631653e-277	-0.625727471697954	0.427	0.748	5.63886141337512e-273
HLA-DOA	1.78509971158416e-268	0.445777799951745	0.566	0.192	4.70855750924554e-264
AD000671.6	2.49056805340114e-267	0.315517755104341	0.441	0.148	6.56937135445619e-263
RAMP1	8.30707754005578e-267	0.495765872854875	0.274	0.017	2.19115784274051e-262
RETN	1.73650930745413e-266	-0.993022142264282	0.064	0.387	4.58039060027175e-262
RALA	5.3054435249923e-264	0.544617428066077	0.651	0.301	1.39941683858722e-259
SDCBP	6.59032783853512e-262	-0.550753592946516	0.635	0.823	1.73833077397041e-257
S100B	6.34106691656305e-259	2.08234804410166	0.47	0.045	1.67258322058184e-254
ATP6V0C	3.95814394178612e-257	-0.499875005862248	0.896	0.939	1.04403962752493e-252
CLIC2	4.2742506929676e-256	0.315597808552318	0.347	0.091	1.12741910528407e-251
TFRC	5.27874230063339e-255	-0.724769172385497	0.188	0.523	1.39237385663807e-250
LDLRAD4	1.70765475090518e-252	0.460784435270853	0.514	0.196	4.50428093646258e-248
CD1C	5.84096295563634e-252	1.47414532077273	0.659	0.035	1.5406707988082e-247
HLA-DMA	1.61606882087346e-250	0.571108873259594	0.976	0.808	4.26270472881793e-246
CTSH	8.43160470768338e-250	0.516916080228105	0.901	0.735	2.22400437374565e-245
TXNIP	2.87117622971857e-248	-0.629123311470531	0.687	0.915	7.57330154112868e-244
EIF2AK4	2.03450935907637e-246	0.361949319307474	0.486	0.209	5.36642533643574e-242
LRPAP1	3.05821416984196e-246	-0.578604072784798	0.343	0.632	8.06665151579213e-242
LIPA	1.96543531377562e-244	-0.691265181488178	0.216	0.532	5.18422872714597e-240
C1QA	1.49626488488368e-242	-1.16439579745358	0.47	0.674	3.94669788685769e-238
TCTN3	7.06595627813382e-242	0.379926204492634	0.331	0.098	1.86378728748336e-237
JAML	5.46718314589165e-241	0.508866230491721	0.674	0.392	1.44207889839184e-236
HLA-DMB	7.48999740804662e-241	0.554352278022036	0.847	0.552	1.97563661632046e-236
MSR1	1.26376081567184e-240	-0.670930781640623	0.146	0.48	3.33342190349762e-236
PVRL2	2.13583001699857e-240	0.364609461571261	0.468	0.167	5.63367883583713e-236
GPR137B	3.01060172451011e-240	0.396900491557438	0.52	0.296	7.94106416874033e-236
RFTN1	3.28741676903438e-240	0.3886711556752	0.441	0.125	8.67121921168198e-236
RNASE6	8.98665788171711e-240	0.582983521806761	0.629	0.316	2.37041074946052e-235
FLT3	4.63801344440796e-238	0.353592108073568	0.287	0.038	1.22336880623149e-233
CKLF	1.49992015245676e-236	0.527523063607894	0.636	0.457	3.95633938613521e-232
HLA-E	3.2596588270962e-236	-0.510880314059168	0.87	0.946	8.59800208823166e-232
MS4A7	5.60566516774806e-236	-0.652800000404001	0.585	0.727	1.4786063012969e-231
FILIP1L	9.05543219790545e-234	0.477890801827506	0.454	0.148	2.38855135084152e-229
FTH1	2.02731045714279e-232	-0.641298787271828	1	1	5.34743679280553e-228
STXBP2	1.22067191717848e-231	-0.655815774088791	0.398	0.624	3.21976631594167e-227
GPR183	8.37515336450725e-228	1.07513015557722	0.844	0.315	2.20911420295608e-223
CLECL1	9.88245767273253e-228	0.268257515600195	0.28	0.058	2.60669586033666e-223
LPL	8.23793460047192e-225	-0.720304185486242	0.051	0.389	2.17292000956648e-220
FABP5	1.4120045504994e-222	-0.828307430564826	0.552	0.776	3.72444440285225e-218
S100A6	1.55488754299083e-221	-0.576966256223915	0.98	0.99	4.10132687214691e-217
CLEC4A	3.74159756191335e-220	0.404881782188802	0.529	0.258	9.86921188905885e-216
C1QB	1.77337896283274e-218	-1.20416292272338	0.447	0.647	4.67764169026392e-214
NOP10	6.31473307016132e-218	-0.505991465662502	0.668	0.803	1.66563714191645e-213
IL18	5.14901280814996e-217	0.444299515319218	0.561	0.308	1.35815510840571e-212
HLA-DQA2	3.97037859934357e-213	1.11043104636983	0.678	0.27	1.04726676314885e-208
CDKN1A	1.48264312006748e-211	0.771068665666036	0.753	0.447	3.91076775780199e-207
BRI3	1.17201312157515e-210	-0.557774379382394	0.391	0.636	3.09141901077877e-206
FAM118A	7.55749714585392e-210	0.308096610741252	0.297	0.067	1.99344102216189e-205
SLC7A7	5.09342840209106e-208	-0.519649020718553	0.182	0.52	1.34349360961956e-203
OGFRL1	1.20841076351495e-207	0.353164580268019	0.484	0.213	3.18742507092338e-203
SERPING1	5.81855867772229e-207	-0.740922371403451	0.065	0.334	1.53476122242281e-202
SGK1	3.34142047543055e-205	0.90866545725851	0.799	0.479	8.81366478804317e-201
LY6E	3.69371042109435e-204	-0.58544342714405	0.489	0.755	9.74289997772058e-200
TREM1	2.78682449406793e-203	-0.598559047538521	0.249	0.537	7.35080696800297e-199
VAT1	1.88359105407925e-202	-0.544010112960536	0.097	0.446	4.96834812334483e-198
MARCKSL1	5.26068934096544e-200	0.682346792814128	0.367	0.115	1.38761202746646e-195
LRP1	2.67192568084578e-199	-0.517745354577178	0.123	0.477	7.04773836836692e-195
UVRAG	2.00754918822603e-198	0.338800405439438	0.492	0.219	5.2953124937838e-194
DBI	4.81573451238365e-195	0.416394260675993	0.913	0.86	1.27024629233144e-190
MAP3K13	9.81141424541676e-195	0.285148903544807	0.374	0.149	2.58795673551358e-190
IL13RA1	5.21985416064947e-194	0.391656987115749	0.583	0.297	1.37684093195451e-189
AXL	6.02432435487926e-194	0.328010034628731	0.417	0.148	1.5890360350865e-189
C1orf54	3.51347401584055e-193	0.403346173410802	0.291	0.111	9.26749041158261e-189
RASSF4	1.62993890072299e-192	0.410914915567487	0.451	0.234	4.29928983843703e-188
KCNK6	2.266030630832e-191	0.26876911987642	0.366	0.141	5.97710899494556e-187
ADAM8	5.65282356450991e-189	0.417102970079591	0.49	0.134	1.49104527161078e-184
LDHA	2.14879701224354e-185	0.397603491941086	0.88	0.804	5.66788187919478e-181
RNASE1	5.68217977687276e-184	-1.01395787787347	0.102	0.291	1.49878855974573e-179
PLD3	9.14843366159964e-184	-0.571179015829042	0.196	0.501	2.41308234692014e-179
OLR1	9.43718783771241e-184	-0.670130865972981	0.326	0.579	2.4892470359534e-179
GRASP	2.92139800738334e-183	0.410608088624446	0.464	0.121	7.70577152407504e-179
DAB2	8.06860339252955e-183	-0.516573183952009	0.222	0.518	2.12825551684752e-178
SERPINB9	8.84063866266473e-183	0.631076500713373	0.589	0.166	2.33189526005108e-178
MMP19	3.06292034805954e-182	-0.725418022286676	0.083	0.384	8.07906500207666e-178
CIITA	2.51014177492551e-181	0.376743488030331	0.493	0.186	6.62100095972101e-177
GSTO1	3.05732669728438e-180	-0.485058000757996	0.601	0.732	8.06431062942701e-176
RPS23	5.30341239575952e-180	0.379538148077503	0.995	0.994	1.39888108762949e-175
GLRX	6.29816574880019e-178	-0.500878251480666	0.4	0.643	1.66126717956103e-173
PPARG	2.20294055104193e-177	-0.54128323875785	0.052	0.386	5.8106962914833e-173
MTHFD2	8.530096404317e-175	0.385721650023637	0.629	0.381	2.2499835285667e-170
GYPC	4.83495587834277e-174	-0.473028180445193	0.201	0.508	1.27531631203047e-169
CD81	1.44386749925804e-173	-0.502637599228951	0.277	0.537	3.80848930279293e-169
LSP1	2.41319172774342e-173	0.520094045769987	0.886	0.687	6.36527582026882e-169
HERPUD1	6.59771584301101e-173	0.594547281828981	0.737	0.566	1.74027950791102e-168
DENND1B	4.03413655175881e-171	0.292643071595354	0.407	0.148	1.06408419825742e-166
P2RY14	4.60183815252089e-171	0.275653923700275	0.242	0.021	1.21382684949044e-166
RGS1	1.40423838604578e-170	1.0678499210937	0.845	0.31	3.70395959087295e-166
PON2	6.89740171012514e-169	0.317191835104216	0.378	0.111	1.81932764907971e-164
AIM1	2.11569340176761e-168	0.386902740529204	0.49	0.256	5.58056448584242e-164
FCGR2B	9.49491047735554e-168	0.860755017550844	0.604	0.211	2.50447253661207e-163
HPS5	2.14641675592143e-167	0.282510948142732	0.408	0.184	5.66160347709396e-163
EEF1B2	3.8769865862453e-167	0.353346374548862	0.978	0.961	1.02263275185392e-162
C15orf48	5.21284441209692e-166	1.07627921693233	0.629	0.334	1.37499197057881e-161
PTPN1	1.61390472926841e-165	0.40144553603929	0.615	0.329	4.25699650439129e-161
CXCL2	2.44504762199064e-165	-0.95897961164502	0.112	0.374	6.44930211252471e-161
ADAM28	6.08744667026049e-165	0.372879377001436	0.358	0.06	1.60568580821461e-160
VCAN	9.87345243928413e-165	-0.816696444952119	0.169	0.387	2.60432054990997e-160
ADAM19	1.55441894199671e-164	0.405996975508771	0.353	0.048	4.10009084330473e-160
NUPR1	2.01189739006696e-164	-0.702929140525149	0.027	0.293	5.30678174577963e-160
CITED2	5.95975503368618e-163	-0.545084602328507	0.258	0.549	1.5720045852354e-158
ARF5	1.25354650575111e-162	0.322484665752129	0.816	0.631	3.3064796182197e-158
EEF1G	1.51017983732535e-162	0.368624292426249	0.924	0.844	3.98340135691308e-158
ETV6	8.93820898431565e-162	0.390899324566552	0.515	0.232	2.35763138379294e-157
HINT1	1.37848127680261e-161	0.326250699380219	0.938	0.877	3.63602006382225e-157
CTSC	4.27628051435241e-160	-0.557185628256601	0.752	0.823	1.12795451127074e-155
ALDOA	5.91066091734558e-160	-0.356698716017871	0.92	0.966	1.55905503016824e-155
AGTRAP	7.02133826790003e-160	-0.41277870779486	0.126	0.438	1.85201839492399e-155
CD83	1.1187300954779e-159	0.735610810557245	0.809	0.555	2.95087437284206e-155
ABHD5	1.48305850381097e-159	-0.475747942141459	0.142	0.407	3.9118634155022e-155
S100A4	1.49091462249283e-159	-0.479977202556686	0.871	0.975	3.93258549974934e-155
CNN2	1.84306751009939e-159	0.445113273622276	0.661	0.33	4.86145917138916e-155
EML4	4.83808732173369e-159	-0.448242589835495	0.326	0.586	1.27614229285369e-154
CHCHD10	9.96645889504053e-159	-0.445730789350535	0.497	0.688	2.62885286274484e-154
FCER1A	9.79983250825942e-158	1.47559633871801	0.622	0.035	2.58490182070359e-153
GRN	1.27573394098342e-156	-0.544169941056065	0.917	0.885	3.36500341613196e-152
CD63	2.96253176772384e-156	-0.453477830922213	0.9	0.946	7.81427004372517e-152
COTL1	6.4984549077931e-156	0.479795560317998	0.939	0.837	1.71409745102859e-151
BLVRB	2.28840066968838e-155	-0.465775608937269	0.28	0.508	6.03611444643704e-151
PGD	9.62822872178269e-155	-0.448811104389395	0.417	0.618	2.53963788994462e-150
S100A11	4.64884678124499e-153	-0.493648885893605	0.991	0.982	1.22622631548899e-148
LGALS3BP	7.35331121030152e-152	-0.494785344804788	0.069	0.315	1.93958289794123e-147
AHR	9.18975392519679e-152	0.458957626877394	0.636	0.311	2.42398139284916e-147
ATP6V1F	1.12735694524062e-151	-0.412797153180839	0.771	0.857	2.97362941446118e-147
SEC14L1	1.92892338235536e-150	0.380255045590436	0.555	0.289	5.08792120563873e-146
CAMK1D	2.82868987380665e-149	0.297218305246291	0.455	0.198	7.46123528013981e-145
CCR6	2.91529891962291e-149	0.402639143000056	0.33	0.031	7.68968396028935e-145
NFKB1	5.40295346346666e-149	0.561476462625452	0.591	0.252	1.4251370350586e-144
RPL8	7.83086218506469e-149	0.280910148509925	0.998	0.998	2.06554651855451e-144
TMEM14C	1.11214654093735e-148	0.340163135706968	0.751	0.543	2.93350893103044e-144
BCAP31	1.29446133202583e-148	-0.398843502452656	0.57	0.722	3.41440065548454e-144
ABCG1	4.59002803022224e-147	-0.448132419043179	0.106	0.356	1.21071169353172e-142
CLEC10A	1.05765059217688e-145	0.772650126334898	0.496	0.101	2.78976496698495e-141
VOPP1	5.84075346019323e-145	0.283937735363574	0.481	0.251	1.54061554019517e-140
NUB1	1.46403025558453e-144	0.278992228635096	0.355	0.218	3.86167260515532e-140
TMSB10	1.12615628317239e-142	0.341784645401454	1	0.998	2.9704624281238e-138
PICALM	2.14455229344664e-142	0.336579861649355	0.584	0.354	5.65668558442421e-138
TIMP2	5.30120990936269e-142	-0.381530620651092	0.183	0.46	1.3983001377926e-137
RMDN3	2.10984911185793e-141	-0.410579878613336	0.099	0.357	5.56514900234765e-137
RPS3A	2.56075320976696e-141	0.329398497063869	0.992	0.994	6.75449874140231e-137
GPCPD1	1.03785980412326e-140	-0.437133218042777	0.288	0.536	2.73756280533591e-136
CTSA	1.15004075177107e-140	-0.411280900731916	0.289	0.552	3.03346249094655e-136
MS4A6A	1.49915872627311e-140	0.662025956910234	0.743	0.516	3.95433097229058e-136
RAB31	1.74497906692841e-140	0.416459555192095	0.817	0.629	4.60273128483708e-136
PPDPF	4.8095650569026e-140	-0.402472517918291	0.92	0.945	1.2686189750592e-135
STK17B	9.57155695017823e-140	0.441102256343595	0.77	0.465	2.52468957674851e-135
ATF5	1.02922947787099e-139	0.356442221599234	0.347	0.148	2.7147985937803e-135
NR4A3	7.12167616140502e-139	0.618680444705693	0.568	0.204	1.8784845210938e-134
IL4I1	2.01682248063123e-138	0.426866418382959	0.263	0.081	5.31977265716099e-134
EVL	3.39307061075205e-138	-0.433482061098508	0.237	0.455	8.94990234998068e-134
CES1	9.66161060373868e-138	-0.685803622446667	0.023	0.249	2.54844302894815e-133
PLD4	1.12583098084897e-137	0.656901958339245	0.482	0.044	2.96960437818533e-133
CREG1	3.26098154428438e-137	-0.392610634875617	0.246	0.503	8.60149101935892e-133
SUB1	3.05940156756871e-136	0.328125993850384	0.895	0.777	8.069783514776e-132
HEXB	4.45414944788752e-136	-0.432635451283244	0.495	0.637	1.17487099986929e-131
HLA-DRB5	6.85588744584872e-136	0.618963352324019	0.963	0.879	1.80837743159152e-131
NDUFB9	1.4055253196174e-135	-0.357476941559422	0.521	0.702	3.70735413555483e-131
STK4	2.47276248250891e-135	0.379112533850602	0.644	0.391	6.52240560011374e-131
PRCP	5.68513596774084e-134	0.322687510868796	0.545	0.283	1.499568314211e-129
MALT1	1.67693374535127e-133	0.271840157720158	0.357	0.137	4.42324814011304e-129
HSPB1	2.76423040777861e-133	-0.523479210702637	0.597	0.778	7.29121054659763e-129
ACTB	3.16180609443132e-133	0.352323620193402	1	0.999	8.33989593528149e-129
HMGN1	4.42986814680342e-133	0.33842929331156	0.811	0.6	1.16846632108234e-128
CEBPB	2.30888884160017e-132	-0.449096034715461	0.48	0.699	6.09015609748877e-128
RAB13	2.40952575603294e-132	-0.393675566259685	0.178	0.425	6.35560608668809e-128
SNHG15	3.21565754627797e-132	0.376101255811633	0.53	0.261	8.4819399098174e-128
AREG	5.39560127459635e-132	1.21768666071017	0.693	0.424	1.42319774820028e-127
RP6-91H8.3	1.73267931533446e-131	0.345779693408722	0.27	0.037	4.5702882300577e-127
EIF3L	5.18935026746972e-131	0.317262573460532	0.735	0.55	1.36879492005049e-126
SLCO2B1	4.77349054931311e-130	-0.384167431761635	0.129	0.393	1.25910360219232e-125
GAS6	4.86215994797959e-130	0.268747111407969	0.327	0.08	1.28249192947858e-125
FCGR1A	7.56914479959751e-130	-0.373660344367482	0.091	0.353	1.99651332378984e-125
HLA-C	1.12933824908955e-129	-0.351662241052856	0.991	0.994	2.97885549962349e-125
RHOC	2.50086404511706e-129	0.412977684199074	0.644	0.315	6.59652909180528e-125
LGALS2	3.58897205660434e-129	0.680873294945152	0.417	0.092	9.46663159370527e-125
JUN	3.96839143763715e-129	-0.559708204485175	0.694	0.87	1.04674260950555e-124
PRDX1	1.85310856865909e-128	-0.415915534780169	0.773	0.922	4.88794447155209e-124
LITAF	4.85699312688362e-128	0.359510576465149	0.872	0.798	1.28112907707809e-123
YPEL5	3.00459254616476e-127	0.366933830469377	0.596	0.399	7.92521375901878e-123
ELMO1	7.35521337402642e-127	0.26437934855083	0.426	0.201	1.94008463166695e-122
TMEM59	1.01217006057569e-126	-0.3236644097789	0.639	0.8	2.66980096878049e-122
ARL6IP5	3.0156309331588e-126	0.310538392640519	0.842	0.721	7.95432971239297e-122
INHBA	3.09862913721108e-126	-0.576904532678938	0.062	0.272	8.17325407522167e-122
TREM2	3.45829655335898e-126	-0.519207215202779	0.175	0.441	9.12194881879497e-122
MGST1	2.55269108194891e-125	-0.407642760548491	0.061	0.289	6.73323326685665e-121
LAMP2	2.60142885985654e-124	-0.374177131218377	0.301	0.524	6.86178890364359e-120
TACSTD2	4.89366089690913e-121	0.575715120366826	0.178	0.011	1.29080093477772e-116
GPAT3	1.40766040828074e-120	0.373774886716842	0.37	0.079	3.71298585892211e-116
NCEH1	1.94417289019663e-120	-0.346409751001862	0.107	0.356	5.12814483247166e-116
PSTPIP2	2.32783693141719e-120	0.279715176864147	0.316	0.12	6.14013547399913e-116
CFLAR	5.92525368427678e-120	0.378804206496444	0.642	0.376	1.56290416430169e-115
SNX10	1.23960696817473e-119	-0.398649884726882	0.468	0.608	3.26971129995449e-115
BSG	3.07350154393619e-119	-0.350118809033618	0.492	0.652	8.10697502244048e-115
CALCRL	9.57485554789526e-119	0.276920946953721	0.191	0.031	2.52555964786833e-114
ETS2	1.45681873352217e-118	0.479642660761964	0.709	0.478	3.84265077341142e-114
FABP3	6.02812617962798e-118	-0.586434489130162	0.02	0.183	1.59003884240047e-113
SEPT6	9.75893793679569e-118	0.3273732659959	0.575	0.284	2.5741150595886e-113
RUNX3	1.52635380487864e-117	0.302347691361616	0.355	0.122	4.02606343112839e-113
CD1A	1.11923241068177e-116	1.28388727090861	0.368	0.01	2.9521993296553e-112
KLF2	2.79519588250807e-116	-0.477598472727713	0.214	0.44	7.37288817929153e-112
CD40	6.43218878051038e-116	0.271044842036704	0.331	0.181	1.69661843463522e-111
HNMT	7.35800259624103e-116	-0.342785675821451	0.212	0.436	1.9408203448105e-111
MEF2C	1.13766454224486e-115	0.425370733372698	0.553	0.195	3.00081776307928e-111
DUSP4	1.33229182829712e-115	0.637762970087415	0.371	0.07	3.51418615549931e-111
MT-ND2	2.96798498551697e-115	-0.329982752646936	0.995	0.993	7.82865399629812e-111
RBP4	3.71249805045766e-115	-0.674036707397572	0.011	0.213	9.79245610769218e-111
TUBA1A	2.85760582723052e-114	0.509490970027894	0.686	0.426	7.53750689048593e-110
RP11-598F7.3	2.52248295418373e-113	-0.443877253300634	0.02	0.255	6.65355328825044e-109
RNF145	2.93221964007826e-112	0.272857641545559	0.405	0.168	7.73431574463443e-108
SCARB2	4.01987725905915e-112	-0.325197057712681	0.122	0.374	1.06032302462203e-107
HPGD	6.38693906469983e-112	-0.410402652665234	0.076	0.302	1.68468291709587e-107
PILRA	1.06808232686818e-111	-0.357495342013919	0.244	0.489	2.8172807535802e-107
CNIH4	1.2335904753716e-111	-0.331261708571529	0.227	0.456	3.25384159688768e-107
SCCPDH	1.98249196249268e-111	-0.316712592625865	0.095	0.331	5.22921904946694e-107
MCOLN1	4.5568031097673e-111	-0.327723735148913	0.179	0.405	1.20194795626332e-106
ETV3	6.80569791899426e-111	0.29466864005177	0.298	0.114	1.79513894009312e-106
TNFAIP8	3.18592149475347e-110	0.296821704354587	0.492	0.256	8.40350512671123e-106
ANXA5	6.98179021539785e-110	-0.332493417501931	0.905	0.932	1.84158680511549e-105
LYAR	1.76341484668209e-109	-0.333810125853452	0.164	0.375	4.65135934109334e-105
NUCB1	3.65921554044571e-109	-0.337811182779907	0.414	0.593	9.65191283103366e-105
CD9	2.07756043726371e-108	-0.488483116919603	0.583	0.761	5.47998116537049e-104
RELB	6.9162433403104e-108	0.280526469368487	0.41	0.199	1.82429750587367e-103
RHOF	7.20091778976831e-108	0.262901279920302	0.391	0.136	1.89938608540719e-103
LAIR1	2.83292513274334e-107	-0.326640745655715	0.261	0.519	7.4724066226371e-103
RAB32	2.9992813941657e-107	0.25326264887976	0.409	0.249	7.91120453339087e-103
CCL2	8.94265796404943e-107	-1.19939936052429	0.045	0.123	2.35880489117732e-102
RPS24	1.14878334097122e-106	0.265018887273573	0.997	0.995	3.03014581847978e-102
NAP1L1	6.79659471656025e-106	0.303544724537653	0.755	0.571	1.7927377883871e-101
GLIPR2	1.81482741805924e-105	-0.365206046971046	0.53	0.667	4.78697028061486e-101
IFI6	1.91372301575268e-104	-0.526595485499153	0.342	0.563	5.04782719865085e-100
RPL4	7.49866537491402e-104	0.277505300224431	0.962	0.927	1.97792296594107e-99
C1QC	7.85637917774976e-104	-0.787614388936163	0.452	0.639	2.07227713571505e-99
EBI3	1.75042380462521e-103	0.457445755972264	0.198	0.027	4.61709286945992e-99
BIRC3	1.98277756379568e-103	0.607620393216747	0.301	0.172	5.22997238002388e-99
CD58	7.35336019021631e-103	0.282697847216903	0.62	0.445	1.93959581737336e-98
RHBDD2	1.05268729313477e-102	-0.313442860654334	0.197	0.404	2.77667327310158e-98
ARL4A	3.93259771218291e-102	-0.353018745044503	0.274	0.47	1.03730129854249e-97
FCN1	5.6667874513649e-102	-0.733590391261049	0.116	0.268	1.49472852604652e-97
DMXL2	6.90307568131159e-102	-0.306298045889643	0.053	0.285	1.82082427245956e-97
RPS6	1.12104857360259e-101	0.305737197124045	0.994	0.988	2.95698982259155e-97
CYBB	1.81914128320619e-101	-0.480874377799907	0.458	0.63	4.79834896271297e-97
MPP1	2.50723562260677e-101	-0.303914822367606	0.181	0.413	6.61333540174988e-97
CYB5A	5.26649264184441e-101	-0.312158790489145	0.25	0.497	1.3891427641393e-96
RAC2	1.21688767826815e-100	-0.403120717696801	0.473	0.624	3.2097846289679e-96
RHOB	2.93966330743236e-100	-0.44183467714293	0.51	0.767	7.75394990601432e-96
GLDN	7.89100411270515e-100	-0.371930176244729	0.091	0.275	2.08141015480824e-95
BLVRA	1.63586402139044e-99	-0.295246498877922	0.205	0.433	4.31491852922156e-95
FAM49B	2.07243435785241e-99	0.2654298082859	0.741	0.548	5.4664601057073e-95
TLR4	4.37776489531138e-99	-0.294535252082665	0.082	0.304	1.15472304643628e-94
DNASE2	5.14354097200582e-99	-0.293619725958545	0.134	0.361	1.35671180218598e-94
MAFB	1.15539373837694e-98	-0.461999959256839	0.263	0.506	3.04758206371685e-94
BHLHE40	1.24065182797699e-98	0.424180347711735	0.629	0.364	3.2724673266549e-94
RPS11	1.27197317173339e-98	0.252664960517482	0.97	0.943	3.35508363508117e-94
BCL3	1.47196575749236e-98	0.29399157639344	0.381	0.16	3.88260407853759e-94
FCGRT	1.49020276931889e-98	-0.345069565500094	0.748	0.79	3.93070784463243e-94
DUSP5	2.72995840229509e-98	0.288809911804387	0.266	0.109	7.20081127773377e-94
CLEC12A	4.18509427631874e-98	-0.300442262812008	0.104	0.326	1.10390231726459e-93
TRAF1	4.80628490111645e-98	0.370355555445612	0.245	0.064	1.26775376836749e-93
FAM26F	5.87849006465347e-98	0.42009937116013	0.508	0.204	1.55056932435365e-93
CD164	1.01700374957525e-97	-0.311211309074366	0.567	0.71	2.68255079025464e-93
CCL5	1.23739850789666e-97	-0.999986881509422	0.07	0.165	3.26388604427901e-93
RPS27L	1.33598667865297e-97	-0.326547899221187	0.6	0.765	3.52393206228294e-93
SLC16A3	2.23172031000923e-97	0.306027331551963	0.658	0.505	5.88660866171134e-93
GLIPR1	4.76881766302218e-97	0.307041544802587	0.722	0.547	1.25787103497536e-92
SLC38A1	5.36588245832282e-97	0.366235335804451	0.398	0.095	1.41535881603181e-92
GAPDH	8.30722347802508e-97	0.2900570650861	0.999	0.993	2.19119633679868e-92
PIM3	2.96429875023215e-96	0.334519605659688	0.487	0.281	7.81893081348734e-92
PLSCR1	7.34081355469353e-96	0.317916238916671	0.736	0.555	1.93628639132151e-91
INSIG1	1.72414004211314e-95	0.61819978386059	0.52	0.253	4.54776418908184e-91
MDH1	4.65359372564651e-95	-0.32817267611571	0.387	0.527	1.22747841701378e-90
AQP9	4.77925975460537e-95	-0.384898396355077	0.018	0.28	1.26062534547226e-90
ZFP36	5.68557547329666e-95	0.47327619576251	0.952	0.893	1.49968424259146e-90
DDAH2	5.93394867023604e-95	0.265217142071757	0.6	0.399	1.56519764074816e-90
ARL4C	2.08205552973608e-94	0.389958024983872	0.515	0.212	5.49183787078487e-90
TKT	3.45019736136337e-94	-0.347668566660867	0.568	0.686	9.10058558006817e-90
SCD	7.76661258892364e-94	-0.319317527609241	0.072	0.249	2.04859940258039e-89
ARF6	1.28776635411284e-92	0.273777259989283	0.654	0.475	3.39674131224344e-88
THBS1	1.4904401893871e-92	-0.735956471443099	0.146	0.402	3.93133408754635e-88
TCF7L2	1.62662418040938e-92	-0.331268829608284	0.022	0.278	4.29054660066583e-88
CXorf21	2.49222144115596e-92	0.261320824643352	0.33	0.132	6.57373249533708e-88
LYZ	5.85221533952819e-92	-0.544637313795814	0.802	0.897	1.54363884010735e-87
AKAP13	1.33921073366736e-91	0.350742841938182	0.777	0.567	3.53243615219439e-87
FCER1G	1.43973010648519e-91	-0.364714323248962	0.89	0.917	3.79757610187598e-87
IRF4	1.50795623795288e-91	0.367183690551277	0.269	0.042	3.9775361688483e-87
PMAIP1	3.68014108425517e-91	0.354237221096442	0.346	0.137	9.70710813793985e-87
FPR2	4.88359890692463e-91	-0.351986810083831	0.096	0.289	1.28814688367951e-86
GZMA	7.00018224778525e-91	-0.568213897444108	0.019	0.121	1.84643807149832e-86
STOM	3.93024911108238e-90	-0.314017460634301	0.205	0.387	1.0366818080302e-85
CCR7	7.36876018241303e-90	0.670224742565958	0.146	0.022	1.94365787331509e-85
IL3RA	8.00282954867792e-90	-0.351576561362046	0.125	0.316	2.11090635005478e-85
RPL10	2.5042402130783e-88	0.267754443652747	1	0.999	6.60543441003662e-84
CD3E	9.84676672987596e-88	-0.517565385458845	0.044	0.145	2.59728166033938e-83
GNA13	1.17073084253697e-87	0.254467256204338	0.477	0.281	3.08803674335977e-83
CST7	1.56861624153523e-86	1.01274787363492	0.734	0.165	4.13753906029748e-82
CSF1R	1.84386127323006e-86	0.374853984531005	0.594	0.353	4.86355288039892e-82
HCLS1	1.97794934470501e-86	0.268701727839486	0.816	0.688	5.2172369865284e-82
HNRNPA1	2.28045949537036e-86	0.251830295040108	0.949	0.905	6.01516801093839e-82
CLEC5A	4.84066344601233e-86	0.40453797974841	0.394	0.15	1.27682179715467e-81
NDUFS5	5.66347941678378e-86	-0.261668294603877	0.7	0.806	1.49385596576506e-81
GAA	2.09250978115603e-85	-0.268024623208312	0.208	0.394	5.51941304975527e-81
YBX1	2.17782460469166e-85	-0.252496490630858	0.965	0.977	5.7444479597952e-81
OASL	3.27080798681906e-85	-0.268868948495569	0.042	0.237	8.62741022683264e-81
ACTG1	1.07296739678375e-83	0.268540928392211	0.989	0.988	2.83016610249649e-79
CD151	2.23777672131822e-83	-0.28886099616469	0.303	0.487	5.90258365782106e-79
FLNA	2.3746193851017e-83	-0.317970777339381	0.556	0.712	6.26353355208274e-79
APIP	4.01678728524343e-83	-0.290655388962496	0.243	0.392	1.05950798222866e-78
ANXA1	5.71286288324693e-83	-0.352160811953385	0.848	0.928	1.50688184271404e-78
NCF2	9.17910917134209e-83	-0.310580994147797	0.425	0.586	2.4211736261249e-78
NKG7	1.41679879527438e-82	-0.993057338682035	0.15	0.184	3.73709018229522e-78
CD99	2.7928458748821e-82	-0.298266611541191	0.705	0.843	7.36668956417652e-78
RPS2	1.56962008279459e-81	0.265478711794201	0.999	0.996	4.1401868923873e-77
MAP3K8	7.36486151974873e-81	0.368761560546599	0.701	0.527	1.94262952306412e-76
TBC1D8	2.04376053436584e-79	0.251389872881587	0.285	0.113	5.39082716149677e-75
RPS10	1.23107624477946e-78	0.261786898031542	0.982	0.982	3.24720981085477e-74
PSMA7	1.44118310604914e-78	-0.250721175732373	0.833	0.87	3.80140867882583e-74
HIF1A	1.99877195407877e-78	0.39033794032764	0.701	0.431	5.27216078327357e-74
FLOT1	2.84586010175921e-78	0.25491905782092	0.62	0.405	7.50652519041026e-74
CCL20	1.08103797236808e-77	-0.540735460387803	0.03	0.139	2.85145385971529e-73
CD36	1.55604753833346e-77	-0.326810481860974	0.09	0.233	4.10438659186216e-73
NPL	5.02305114414748e-77	-0.251015310178947	0.025	0.238	1.32493020029178e-72
PHLDA3	6.74370623997654e-77	-0.253272805233742	0.028	0.218	1.77878739491861e-72
CD1B	1.18058198475139e-76	0.351690032227541	0.205	0.011	3.11402110117874e-72
GIMAP4	1.20350221675178e-76	-0.261355234957159	0.104	0.281	3.17447779712617e-72
CD207	1.21940185887737e-76	1.08377213959506	0.271	0.006	3.21641628316083e-72
SNX2	2.26749891006019e-76	-0.293297878861382	0.435	0.555	5.98098187506576e-72
PRF1	5.91448224055867e-76	-0.485632761288988	0.023	0.11	1.56006298059216e-71
LTB	9.18823221658343e-76	0.739105588874437	0.408	0.147	2.42358001176821e-71
RP11-670E13.6	1.05642742762328e-75	-0.266437580433293	0.094	0.254	2.78653862584193e-71
CCL17	1.18561758237258e-75	2.59483208262998	0.402	0.034	3.12730349702415e-71
CTSW	1.77862019741607e-75	-0.414890761552547	0.139	0.217	4.69146649472436e-71
RNF13	2.80858058167877e-75	-0.271523625481813	0.455	0.614	7.4081930002941e-71
S100A13	2.93542993669627e-75	-0.254615327876424	0.054	0.215	7.74278354402374e-71
PLA2G16	4.19385115368664e-75	-0.265857625143134	0.119	0.323	1.10621211880792e-70
TGM2	9.51421659876797e-75	-0.276464703644074	0.06	0.199	2.50956491225703e-70
FHL1	9.77707757503749e-75	-0.252473930052052	0.035	0.195	2.57889975196764e-70
SLC9A3R1	2.08992498400173e-74	-0.251460555918058	0.097	0.246	5.51259513030136e-70
HAVCR2	2.09883106000138e-74	0.253233395583272	0.539	0.355	5.53608668696564e-70
KCNMA1	6.88960254409467e-74	-0.253433936778873	0.02	0.205	1.81727046305585e-69
STMN1	1.08146007563362e-73	-0.444639551501888	0.275	0.376	2.85256724149881e-69
TMBIM4	2.02814504635046e-73	-0.254910416075799	0.418	0.569	5.34963818875861e-69
NFKBID	2.05833679864632e-73	0.299945657886228	0.428	0.209	5.42927497378939e-69
RNASET2	5.07526694192303e-72	0.25454408783978	0.719	0.63	1.33870316127104e-67
PNPLA6	2.50671670342651e-71	-0.269898161246963	0.26	0.403	6.6119666486281e-67
GNS	2.74022507446633e-71	-0.259961183744309	0.226	0.411	7.22789167891983e-67
HSP90B1	1.47104068033473e-70	-0.295326903635964	0.739	0.85	3.88016400251892e-66
HMGN2	1.98069711621634e-70	-0.295831719612194	0.788	0.868	5.22448478344384e-66
HLA-A	2.34704086799994e-70	-0.276073433387091	0.992	0.992	6.19078969752344e-66
ALDH1A1	6.20687645920422e-70	-0.280198051120935	0.015	0.225	1.6371878036443e-65
IGFBP2	1.79816247124138e-69	-0.319775030838558	0.016	0.129	4.7430131503934e-65
ACSL1	3.22876891596473e-68	-0.303664578725036	0.274	0.471	8.51652376964016e-64
ATP6V0D1	1.53300581731134e-67	-0.260501391886441	0.548	0.634	4.04360944432212e-63
HSP90AA1	2.38920314059262e-67	-0.32754537989951	0.944	0.97	6.30200112394115e-63
CD3D	4.36363002829631e-67	-0.338415337450755	0.022	0.117	1.15099469256372e-62
HMOX1	7.96406060927533e-67	-0.414078132518261	0.347	0.449	2.10068026690855e-62
CEBPD	3.15221812899125e-66	0.462298221359209	0.742	0.479	8.31460575884022e-62
MRC1	7.08963734485898e-66	-0.486511368840036	0.46	0.622	1.87003364245345e-61
C9orf16	7.69368455493044e-66	-0.258499793852427	0.566	0.646	2.029363175054e-61
ANXA2	1.96993691158657e-63	-0.276007526726453	0.889	0.941	5.19610259169189e-59
PTPRCAP	4.48257995655613e-63	-0.40341999362285	0.085	0.162	1.18237011514081e-58
PCOLCE2	6.43189539946207e-63	-0.32350984362381	0.008	0.207	1.69654104951611e-58
CD14	8.87298600605508e-63	-0.411220676264587	0.284	0.513	2.34042751881715e-58
CXCL5	9.65517915175862e-63	-0.390445204031142	0.007	0.12	2.54674660485937e-58
MYDGF	2.60061554783752e-62	-0.253061057740025	0.525	0.638	6.85964363053103e-58
ZFP36L1	3.60192622327631e-62	0.396269959944949	0.803	0.558	9.50080079913592e-58
ARL6IP1	4.43006424436517e-62	-0.273989313129089	0.605	0.669	1.1685180457362e-57
FDX1	7.90772169168457e-62	-0.280731553042822	0.312	0.417	2.08581975061564e-57
ITGA4	1.79855207960722e-61	0.307211627868446	0.535	0.269	4.74404082037997e-57
CD247	2.38956481925001e-61	-0.288475377312262	0.02	0.114	6.30295512373574e-57
ACOT7	2.44683147427434e-61	0.263118111791113	0.205	0.21	6.45400737969342e-57
PECAM1	1.77276344225151e-60	-0.262997845770789	0.277	0.447	4.67601813162682e-56
CD7	4.77861582053636e-60	-0.404162969063221	0.074	0.134	1.26045549498288e-55
IL32	3.51477479985151e-59	-0.742501665727168	0.114	0.167	9.27092148956832e-55
PLBD1	4.44365039839222e-59	-0.279472519075488	0.39	0.483	1.17210166558392e-54
AGRP	1.67117563484527e-57	-0.294999819167234	0.006	0.179	4.40805997203136e-53
LDHB	3.91481432951702e-57	-0.270370944925837	0.566	0.627	1.0326105756967e-52
CCL4	5.14219227413409e-57	-0.909017458236429	0.166	0.293	1.35635605614835e-52
CYTIP	6.50356472082573e-57	0.277787447960559	0.697	0.483	1.7154452664122e-52
IL7R	7.093711646969e-57	0.558325218845669	0.476	0.348	1.87110832112101e-52
PDLIM1	3.45155940000803e-55	-0.252053072107827	0.183	0.312	9.10417822940119e-51
NLRP3	5.35310779892193e-55	0.357394451074521	0.388	0.175	1.41198924412164e-50
CXCR4	2.84411287231672e-54	0.419378225090876	0.722	0.514	7.50191652330981e-50
AKR1C3	4.26482987319535e-54	-0.275051389298431	0.088	0.21	1.12493417565274e-49
SOD2	7.40468267616588e-54	-0.401550533875315	0.482	0.619	1.95313314949227e-49
IL1R2	2.12779821198811e-53	0.650511574413277	0.395	0.111	5.61249334376105e-49
NCF1	3.13902437608476e-53	-0.265548470812175	0.253	0.362	8.27980459679877e-49
RARRES3	6.12518879951139e-53	-0.273033274198245	0.143	0.249	1.61564104964712e-48
CALM3	1.21312627085357e-52	-0.251400947416955	0.372	0.48	3.19986316463046e-48
IFI27	2.12974317686403e-52	-0.536187118159536	0.035	0.109	5.61762357761424e-48
PLA2G7	5.07121662584813e-52	-0.294771074330621	0.082	0.191	1.33763480939996e-47
PELI1	3.69618298558351e-51	0.296490175343382	0.428	0.262	9.74942186107362e-47
BASP1	2.4255898658431e-50	0.267181733649501	0.464	0.217	6.39797838913435e-46
CCL22	3.65899727556904e-50	1.22526063871717	0.27	0.013	9.65133711376846e-46
CREM	3.97569549749769e-50	0.319499381685897	0.525	0.318	1.04866920137497e-45
FGL2	7.68249959595486e-50	0.423856841653079	0.674	0.286	2.02641291842501e-45
VIM	4.12668919095755e-49	0.254566834234331	0.997	0.995	1.08849680789887e-44
PMP22	4.26343639537612e-49	-0.256798346855753	0.186	0.312	1.12456661800836e-44
RNF149	5.16017260291772e-49	-0.254286696562766	0.613	0.691	1.36109872747161e-44
TMEM176A	8.21134104430856e-49	0.373158376598388	0.313	0.208	2.16590542725727e-44
LIMS1	4.98339337710065e-48	0.251545641048246	0.719	0.526	1.31446967107784e-43
FPR3	1.34083388095074e-46	0.250686332547622	0.455	0.267	3.53671752778377e-42
ZEB2	1.74502369500607e-46	-0.261102441557185	0.472	0.612	4.6028490003175e-42
LST1	1.77202782201219e-46	0.288092404688964	0.776	0.607	4.67407778612155e-42
IFITM3	5.34997345703303e-46	0.345136161103381	0.712	0.678	1.4111624987616e-41
IGSF6	1.32665217275257e-45	0.289860096148298	0.705	0.532	3.49931043606944e-41
HCST	4.58210028583971e-45	-0.270090520575029	0.647	0.694	1.20862059239594e-40
ID2	4.53930624609011e-44	0.269619183594324	0.529	0.484	1.19733280853119e-39
ZFAND5	2.30090124039748e-43	0.260355163407532	0.721	0.646	6.06908720179642e-39
MIR155HG	7.20633205662301e-43	0.294489077758145	0.188	0.149	1.90081420657545e-38
CLDN1	7.72207091647973e-43	0.444639536851241	0.235	0.017	2.03685064563986e-38
EZR	2.03422011097674e-41	0.260329618723094	0.623	0.456	5.36566238672335e-37
GZMB	3.47706683062382e-41	-0.54981212200532	0.036	0.109	9.17145917913644e-37
IDO1	1.38696921036796e-39	0.484032066821783	0.135	0.007	3.65840868618756e-35
HSPH1	2.76210943189026e-39	-0.31962281317477	0.336	0.393	7.28561604849693e-35
PLEK	3.12189592083289e-38	0.261294096632885	0.582	0.434	8.23462487038091e-34
FCGBP	3.49991476831732e-38	0.785959717477718	0.159	0.012	9.23172518439059e-34
DNAJB1	3.98080533063618e-37	-0.38708122159308	0.436	0.539	1.05001702206191e-32
TMEM176B	1.39629050396305e-36	0.353625574143098	0.371	0.264	3.68299546230333e-32
CCL3	6.37380580744599e-36	-0.530643644203957	0.186	0.287	1.68121875783003e-31
NR4A2	7.63476102155396e-35	0.358136405750294	0.7	0.464	2.01382091465529e-30
SPP1	3.73084985315929e-34	-1.15625203250666	0.071	0.145	9.84086265767827e-30
THBD	4.58754716238278e-32	-0.265435268723266	0.225	0.335	1.21005731502171e-27
PHLDA1	5.74071274982819e-32	-0.250502838938476	0.225	0.345	1.51422780202218e-27
LMNA	8.08970586915486e-30	0.263456150882547	0.659	0.656	2.13382171710698e-25
EREG	4.84878208741352e-27	-0.341701135660878	0.135	0.243	1.27896325119707e-22
LGMN	8.94698847578347e-27	-0.282061768959643	0.3	0.285	2.35994715025741e-22
DDIT4	4.14152102027903e-26	0.294632398720101	0.561	0.402	1.092408999519e-21
RGS2	1.37957603384797e-25	0.316597159832753	0.638	0.399	3.6389077044808e-21
APOC4-APOC2	1.00921059849346e-22	-0.501199431669988	0.164	0.158	2.66199479564621e-18
SFTPC	7.36232017952138e-19	0.270516241643667	0.424	0.41	1.94195919375236e-14
IL1RN	2.00358336755745e-18	-0.295035783837767	0.205	0.278	5.28485184860629e-14
HSPA1B	1.20535227545192e-15	-0.302528706946442	0.374	0.472	3.17935769695952e-11
IFITM1	3.65770301310788e-12	-0.323166549105173	0.315	0.232	9.64792323767466e-08
