## Supplementary material for "Single-cell RNA-sequencing reveals profibrotic roles of distinct epithelial and mesenchymal lineages in pulmonary fibrosis": Differentiating_ciliated_vs_allepi.csv

	p_val	avg_logFC	pct.1	pct.2	p_val_adj
CCNO	7.34E-76	2.053658225	0.181	0.008	1.94E-71
HES6	6.71E-19	1.496240736	0.333	0.064	1.77E-14
C20orf85	4.46E-54	1.327572953	0.847	0.575	1.18E-49
FAM183A	3.16E-33	1.326119867	0.735	0.248	8.33E-29
RSPH1	0	1.261712388	0.546	0.195	0
C9orf24	8.12E-98	1.160779419	0.767	0.44	2.14E-93
SFTPB	6.39E-59	1.124991405	0.931	0.741	1.69E-54
FTL	1.32E-77	0.964206664	0.78	0.402	3.48E-73
SFTPC	2.11E-24	0.91601799	0.471	0.2	5.56E-20
NAPSA	1.12E-19	0.853970673	0.283	0.059	2.96E-15
CTSH	1.42E-19	0.842160999	0.448	0.103	3.74E-15
CCDC67	3.51E-07	0.822861831	0.203	0.045	0.009265874
TMEM190	9.73E-144	0.787405745	0.968	0.937	2.57E-139
SFTPA1	1.60E-06	0.668857826	0.181	0.046	0.042182468
NPC2	2.25E-56	0.643693893	0.62	0.167	5.92E-52
PGC	4.36E-19	0.617485965	0.349	0.127	1.15E-14
C1orf194	8.34E-12	0.614756797	0.355	0.164	2.20E-07
RPL39L	1.20E-38	0.601894296	0.449	0.09	3.17E-34
HYLS1	9.36E-144	0.598696732	0.568	0.208	2.47E-139
SERPINA1	0	0.596760964	0.222	0.054	0
SFTPD	1.18E-44	0.586912976	0.662	0.198	3.12E-40
KDELC2	3.54E-93	0.581178249	0.786	0.423	9.34E-89
NEK2	4.05E-11	0.56499651	0.504	0.465	1.07E-06
SNTN	2.84E-56	0.547306507	0.79	0.315	7.48E-52
CEP78	1.75E-37	0.522062008	0.584	0.162	4.63E-33
ISYNA1	1.51E-81	0.519378311	0.896	0.579	3.99E-77
CCDC34	1.35E-08	0.516864423	0.119	0.02	0.000356847
LRRC26	4.60E-59	0.486625223	0.938	0.782	1.21E-54
WFDC2	9.50E-70	0.480432703	0.71	0.321	2.51E-65
LAMP3	5.25E-26	0.479512919	0.348	0.142	1.38E-21
MALAT1	2.61E-30	0.476360365	0.954	0.41	6.88E-26
SFTPA2	2.54E-100	0.475871496	0.137	0.01	6.71E-96
SFTA2	3.43E-54	0.474067087	0.9	0.685	9.05E-50
SLC34A2	1.61E-27	0.464516538	0.806	0.362	4.24E-23
LPCAT1	3.61E-31	0.460406016	0.439	0.211	9.51E-27
RANBP1	1.24E-44	0.452353022	0.88	0.708	3.26E-40
LRRK2	1.28E-45	0.442979756	0.89	0.46	3.36E-41
NFKBIA	2.86E-09	0.436649414	0.416	0.154	7.54E-05
TMSB4X	0	0.432868967	0.969	0.426	0
ARPC2	1.05E-29	0.432631273	0.306	0.07	2.77E-25
PSIP1	2.41E-54	0.432594489	0.764	0.371	6.36E-50
PEBP4	0	0.421927984	0.978	0.419	0
HOPX	2.39E-147	0.420698997	0.515	0.215	6.30E-143
ABCA3	3.85E-155	0.419970398	0.416	0.194	1.02E-150
CLDN18	1.58E-46	0.416659076	0.797	0.384	4.16E-42
DBI	4.62E-76	0.414942249	0.414	0.187	1.22E-71
SLC39A8	4.51E-238	0.412022103	0.274	0.082	1.19E-233
CDC20	8.45E-23	0.410631841	0.309	0.077	2.23E-18
SCD	3.64E-35	0.409030645	0.578	0.216	9.59E-31
LCN2	4.75E-26	0.407862441	0.868	0.378	1.25E-21
CARHSP1	1.04E-26	0.406717419	0.479	0.254	2.76E-22
NDUFAF3	3.84E-53	0.406661186	0.75	0.353	1.01E-48
EVL	2.19E-88	0.405884191	0.667	0.634	5.78E-84
SQSTM1	2.43E-32	0.405491692	0.816	0.364	6.41E-28
NAP1L1	4.58E-28	0.400370607	0.855	0.394	1.21E-23
SOD3	1.94E-89	0.398808611	0.349	0.138	5.12E-85
DRAM1	5.81E-17	0.392308603	0.804	0.47	1.53E-12
CP	2.41E-22	0.386353098	0.894	0.389	6.36E-18
IDH2	1.40E-43	0.385170358	0.837	0.455	3.70E-39
AKAP13	7.14E-17	0.384953518	0.93	0.4	1.88E-12
CDK1	2.68E-33	0.383717137	0.893	0.473	7.06E-29
MYB	2.73E-18	0.383343502	0.949	0.418	7.21E-14
RIBC2	7.44E-19	0.376258344	0.932	0.402	1.96E-14
MUC12	4.56E-51	0.374815447	0.634	0.325	1.20E-46
TUBA1B	1.24E-37	0.373502368	0.791	0.375	3.27E-33
CEP41	3.99E-16	0.371209213	0.933	0.414	1.05E-11
PLD3	9.82E-26	0.365886069	0.896	0.523	2.59E-21
CRACR2B	0	0.36544438	0.964	0.421	0
H2AFZ	1.20E-23	0.364313276	0.87	0.381	3.16E-19
CD44	6.02E-64	0.363103894	0.852	0.483	1.59E-59
AQP1	1.07E-51	0.363065487	0.255	0.071	2.82E-47
WIF1	3.25E-28	0.362044176	0.99	0.96	8.58E-24
NUCB2	1.00E-20	0.361605435	0.891	0.393	2.64E-16
AGER	4.89E-18	0.359876059	0.942	0.493	1.29E-13
SFTA3	5.64E-58	0.358073333	0.821	0.56	1.49E-53
ALPL	3.41E-95	0.357092164	0.849	0.631	8.99E-91
TKT	2.89E-15	0.356572093	0.921	0.405	7.62E-11
TFF3	4.48E-14	0.355117781	0.973	0.535	1.18E-09
ARPC1B	7.94E-85	0.354945544	0.7	0.631	2.09E-80
DLC1	1.72E-11	0.354045097	0.483	0.247	4.54E-07
SMIM6	1.06E-132	0.349678513	0.568	0.407	2.79E-128
CDC20B	2.03E-31	0.348804689	0.775	0.466	5.36E-27
CPM	4.63E-23	0.347074993	0.882	0.421	1.22E-18
MFSD2A	3.70E-51	0.345372143	0.725	0.371	9.75E-47
ICAM1	1.20E-47	0.342887585	0.65	0.272	3.15E-43
PLA2G1B	1.37E-24	0.341740769	0.917	0.66	3.62E-20
ITGB6	3.17E-39	0.341515684	0.834	0.448	8.35E-35
PITPNM1	9.22E-111	0.33899408	0.499	0.301	2.43E-106
FASN	1.94E-164	0.33814355	0.286	0.121	5.11E-160
CD63	1.29E-18	0.336475266	0.866	0.399	3.39E-14
CCDC74A	2.05E-43	0.336334372	0.579	0.404	5.40E-39
SEPP1	9.78E-97	0.335743263	0.811	0.64	2.58E-92
APLP2	2.58E-90	0.335492885	0.466	0.197	6.80E-86
SLC25A5	5.35E-21	0.334476794	0.868	0.398	1.41E-16
BLVRB	4.22E-18	0.332216331	0.919	0.407	1.11E-13
AREG	0	0.331031664	0.964	0.422	0
C4BPA	3.97E-22	0.326470916	0.854	0.408	1.05E-17
CALM3	4.84E-59	0.325704866	0.684	0.342	1.28E-54
PNRC1	8.16E-23	0.325377621	0.84	0.378	2.15E-18
ODF2L	6.50E-52	0.324617597	0.412	0.196	1.72E-47
KIAA1324	4.68E-38	0.324457991	0.746	0.436	1.23E-33
ASAH1	5.34E-23	0.323931985	0.835	0.376	1.41E-18
AKR7A2	6.18E-25	0.321929624	0.886	0.454	1.63E-20
CAPN13	1.00E-26	0.321599324	0.772	0.37	2.65E-22
SLC22A31	1.16E-92	0.321022885	0.542	0.34	3.06E-88
MSN	4.13E-15	0.320836712	0.875	0.387	1.09E-10
BRI3	7.97E-26	0.31918059	0.844	0.381	2.10E-21
CACNA2D2	6.03E-36	0.318076782	0.818	0.473	1.59E-31
CBY1	2.23E-40	0.316583633	0.706	0.341	5.89E-36
LDHA	2.46E-12	0.315559378	0.963	0.455	6.48E-08
AGR2	2.49E-26	0.314726232	0.789	0.385	6.58E-22
MARCKS	4.19E-46	0.313717151	0.292	0.065	1.11E-41
SCGB3A1	3.51E-23	0.312362252	0.83	0.361	9.25E-19
PCM1	4.04E-18	0.312149499	0.631	0.383	1.07E-13
SOD2	3.71E-37	0.311412162	0.72	0.324	9.78E-33
ATP6V0E1	1.31E-43	0.311319965	0.507	0.251	3.47E-39
NEAT1	5.03E-96	0.310972799	0.23	0.137	1.33E-91
GRN	9.69E-62	0.309425308	0.366	0.109	2.56E-57
S100A10	2.15E-16	0.309353335	0.538	0.206	5.67E-12
TSPAN8	2.23E-209	0.307541969	0.245	0.074	5.88E-205
MID1IP1	4.31E-38	0.307349457	0.635	0.331	1.14E-33
MDK	6.08E-32	0.302246225	0.767	0.361	1.60E-27
CLIC3	1.71E-85	0.301845322	0.574	0.254	4.52E-81
EMP2	7.24E-20	0.300555908	0.567	0.289	1.91E-15
C11orf96	2.61E-33	0.300426296	0.889	0.609	6.89E-29
TXNIP	7.74E-15	0.300090695	0.978	0.731	2.04E-10
SERPINF1	9.56E-24	0.29678689	0.482	0.262	2.52E-19
MALL	2.57E-217	0.29676194	0.946	0.413	6.77E-213
FBP1	1.26E-53	0.296693919	0.69	0.353	3.34E-49
PIGR	1.53E-28	0.295664471	0.712	0.326	4.04E-24
SCGB1A1	1.30E-26	0.294702808	0.682	0.318	3.42E-22
HLA-E	2.17E-34	0.294642341	0.699	0.349	5.72E-30
SUSD2	6.14E-64	0.294161148	0.515	0.222	1.62E-59
SOX2	1.77E-33	0.293560846	0.973	0.783	4.67E-29
RP11-620J15.3	6.73E-21	0.293011479	0.884	0.46	1.77E-16
WSB1	7.89E-23	0.290743876	0.747	0.347	2.08E-18
B9D2	3.23E-31	0.290658956	0.674	0.302	8.51E-27
CEBPD	1.32E-27	0.289915036	0.96	0.713	3.48E-23
HSD17B6	1.35E-20	0.289687328	0.816	0.375	3.56E-16
CCNA1	9.42E-236	0.289139962	0.896	0.412	2.48E-231
CLIC6	3.18E-13	0.28840157	0.906	0.395	8.40E-09
MT3	9.40E-52	0.288301615	0.744	0.429	2.48E-47
HLA-DPB1	2.28E-16	0.287963543	0.866	0.385	6.01E-12
CADM1	4.85E-19	0.287856933	0.819	0.364	1.28E-14
PLEKHS1	6.08E-97	0.287668975	0.436	0.269	1.60E-92
MBIP	9.10E-14	0.2871452	0.865	0.415	2.40E-09
ATP11A	2.44E-28	0.286726996	0.893	0.582	6.43E-24
AKR1C1	9.04E-91	0.285503875	0.182	0.041	2.38E-86
HPCAL1	1.63E-25	0.283924945	0.793	0.39	4.29E-21
TMEM243	1.87E-63	0.283590088	0.682	0.443	4.93E-59
MSI2	1.51E-39	0.283210544	0.64	0.279	3.97E-35
LGMN	1.71E-16	0.282290717	0.172	0.047	4.51E-12
CTSD	9.41E-30	0.282218066	0.891	0.652	2.48E-25
HLA-DQB1	1.83E-48	0.281710637	0.369	0.103	4.83E-44
DCXR	1.37E-11	0.280305197	0.95	0.604	3.61E-07
ACTB	1.66E-25	0.280067662	0.844	0.458	4.39E-21
ACSL4	1.40E-22	0.27967745	1	0.949	3.69E-18
ALOX15B	3.04E-23	0.277395438	0.764	0.35	8.03E-19
RHOV	3.49E-71	0.276193878	0.481	0.244	9.20E-67
TRAF3IP1	1.29E-39	0.275854666	0.648	0.325	3.40E-35
AK1	2.26E-13	0.275454172	0.888	0.438	5.96E-09
TTN	6.33E-20	0.274089712	0.615	0.324	1.67E-15
ATP1A1	9.34E-28	0.274065378	0.277	0.074	2.46E-23
CTXN1	1.93E-31	0.273629273	0.648	0.303	5.08E-27
GKN2	2.87E-22	0.273058449	0.551	0.252	7.56E-18
MUC20	2.55E-90	0.272747831	0.406	0.164	6.73E-86
MBNL1	2.47E-30	0.272723777	0.656	0.372	6.50E-26
C9orf9	3.48E-29	0.272355106	0.753	0.377	9.17E-25
SDC4	4.43E-19	0.270772577	0.877	0.729	1.17E-14
FABP5	4.19E-18	0.269455109	0.822	0.364	1.10E-13
ZG16B	3.72E-44	0.269091383	0.657	0.37	9.80E-40
SDR16C5	2.69E-52	0.268942806	0.594	0.293	7.09E-48
HLA-DPA1	1.33E-23	0.268842191	0.664	0.305	3.51E-19
KIF9	1.61E-11	0.268797818	0.874	0.39	4.25E-07
RBM3	1.52E-18	0.267809445	0.779	0.357	4.02E-14
EEF2	2.36E-32	0.267764465	0.609	0.276	6.21E-28
CSF3R	9.22E-22	0.267293194	0.784	0.384	2.43E-17
KLK11	1.73E-16	0.267054035	0.775	0.363	4.57E-12
MT2A	3.85E-25	0.266275989	0.726	0.342	1.02E-20
NKX2-1	1.01E-176	0.266198812	0.173	0.043	2.66E-172
COPRS	4.78E-22	0.26580106	0.772	0.349	1.26E-17
DUSP6	2.08E-176	0.264444939	0.148	0.023	5.49E-172
HES1	4.34E-28	0.264184374	0.725	0.351	1.15E-23
RUVBL2	6.98E-32	0.263931783	0.84	0.545	1.84E-27
HIST1H1C	8.50E-173	0.263563203	0.924	0.414	2.24E-168
SFN	7.74E-25	0.262793648	0.908	0.685	2.04E-20
CITED2	4.16E-31	0.262733898	0.889	0.558	1.10E-26
CA2	3.23E-12	0.262678589	0.842	0.379	8.53E-08
MGLL	1.00E-32	0.262617958	0.906	0.65	2.64E-28
SPTSSA	1.58E-64	0.262613633	0.521	0.406	4.18E-60
SH3BGRL3	1.64E-50	0.262222864	0.718	0.401	4.34E-46
ADGRF5	7.87E-25	0.262046442	0.769	0.398	2.08E-20
HLA-B	9.71E-184	0.261945837	0.159	0.034	2.56E-179
LMNA	7.11E-40	0.261897426	0.561	0.304	1.87E-35
ZNF385B	1.54E-26	0.260833181	0.722	0.443	4.07E-22
S100A4	2.57E-38	0.260750851	0.54	0.267	6.77E-34
UBC	2.35E-88	0.260646257	0.407	0.188	6.21E-84
ZFP36	6.58E-37	0.260508343	0.603	0.271	1.74E-32
FLNA	2.91E-20	0.260067492	0.75	0.35	7.69E-16
DYX1C1	4.28E-23	0.25986645	0.743	0.341	1.13E-18
HES4	2.76E-27	0.258721188	0.662	0.328	7.28E-23
TFPI	5.32E-10	0.258354173	0.952	0.483	1.40E-05
NPHP1	4.00E-35	0.256555922	0.642	0.333	1.05E-30
CCDC74B	2.72E-59	0.256019584	0.558	0.331	7.18E-55
IFT22	2.15E-48	0.255965159	0.564	0.272	5.68E-44
TSC22D3	7.38E-34	0.254673806	0.601	0.283	1.95E-29
CYP2F1	6.14E-13	0.253896725	0.778	0.354	1.62E-08
HS3ST1	1.10E-22	0.253788457	0.731	0.353	2.90E-18
HMGB3	1.51E-36	0.253574115	0.478	0.22	3.97E-32
MUC4	1.01E-09	0.252889185	0.89	0.396	2.65E-05
TCTEX1D2	2.88E-27	0.252622455	0.789	0.415	7.60E-23
CHI3L1	6.88E-22	0.252247429	0.741	0.345	1.82E-17
TMEM45A	8.35E-24	0.251735826	0.802	0.435	2.20E-19
CFAP45	2.84E-47	0.251493375	0.494	0.272	7.48E-43
LL22NC03-N95F10.1	8.97E-24	0.251395849	0.958	0.741	2.37E-19
STMND1	5.46E-20	0.250983246	0.921	0.617	1.44E-15
LDLR	1.25E-14	0.250443885	0.384	0.131	3.30E-10
MSMO1	1.58E-19	0.250386045	0.774	0.383	4.17E-15
DOC2A	1.26E-47	-0.250869628	0.048	0.193	3.31E-43
TNFRSF12A	1.19E-35	-0.251605938	0.381	0.493	3.15E-31
C21orf59	1.43E-37	-0.251941358	0.025	0.119	3.76E-33
MCL1	3.08E-41	-0.252089733	0.965	0.967	8.12E-37
SELENBP1	8.84E-51	-0.25220688	0.048	0.216	2.33E-46
FMO2	6.11E-16	-0.252252257	0.763	0.752	1.61E-11
CD151	1.06E-40	-0.253491905	0.123	0.256	2.80E-36
C11orf74	2.43E-42	-0.253675338	0.3	0.428	6.41E-38
MYL9	2.49E-26	-0.256007001	0.825	0.865	6.56E-22
ENDOG	3.26E-42	-0.257052164	0.573	0.707	8.59E-38
TNFAIP8L1	8.87E-30	-0.258819166	0.206	0.305	2.34E-25
HSBP1	2.67E-35	-0.259615774	0.608	0.628	7.03E-31
ALDH1A1	7.86E-45	-0.260631614	0.927	0.921	2.07E-40
CHST9	2.12E-50	-0.260681911	0.167	0.338	5.60E-46
BPIFB1	3.15E-54	-0.261030284	0.097	0.283	8.31E-50
H2AFJ	9.68E-14	-0.262588677	0.626	0.605	2.55E-09
RP4-666F24.3	8.24E-58	-0.262840513	0.761	0.829	2.17E-53
RSPH9	3.01E-49	-0.262863407	0.052	0.199	7.94E-45
IQCG	3.04E-22	-0.265115844	0.598	0.67	8.02E-18
DPY30	3.79E-37	-0.266192519	0.01	0.146	1.00E-32
CALML4	2.17E-51	-0.267901807	0.118	0.277	5.72E-47
SOX4	9.20E-37	-0.2679113	0.278	0.377	2.43E-32
CAV1	4.31E-51	-0.269254073	0.109	0.268	1.14E-46
RP4-539M6.14	8.43E-42	-0.270712057	0.925	0.931	2.22E-37
S100P	2.02E-57	-0.271679551	0.164	0.371	5.33E-53
PLPP2	5.99E-50	-0.27351879	0.78	0.841	1.58E-45
NNMT	4.86E-47	-0.273583646	0.333	0.481	1.28E-42
ZDHHC1	1.36E-50	-0.274578478	0.275	0.412	3.58E-46
ZMYND10	6.57E-50	-0.275850212	0.285	0.48	1.73E-45
AQP4	1.54E-34	-0.275937103	0.176	0.267	4.07E-30
TMC5	2.78E-49	-0.276619484	0.999	0.998	7.34E-45
CXCL6	4.80E-39	-0.2790813	0.311	0.425	1.27E-34
CXCL2	3.87E-35	-0.279294677	0.479	0.513	1.02E-30
DPCD	2.09E-45	-0.284843238	0.431	0.535	5.50E-41
KLF6	7.96E-48	-0.285317587	0.745	0.767	2.10E-43
MNS1	4.79E-54	-0.286072139	0.413	0.611	1.26E-49
S100A14	2.81E-52	-0.28767502	0.051	0.2	7.41E-48
HHIP	8.34E-37	-0.287836504	0.239	0.335	2.20E-32
NUDC	2.01E-41	-0.288723513	0.013	0.185	5.30E-37
SLPI	9.41E-19	-0.290474375	0.316	0.348	2.48E-14
BBOF1	7.59E-61	-0.291486639	0.084	0.275	2.00E-56
FOXJ1	5.62E-46	-0.291780547	0.248	0.355	1.48E-41
FAM3D	5.23E-42	-0.297907498	0.343	0.441	1.38E-37
SMIM22	2.73E-36	-0.302763638	0.181	0.296	7.21E-32
RP11-356K23.1	3.62E-21	-0.303837971	0.088	0.15	9.54E-17
PROM1	2.64E-42	-0.305463814	0.349	0.441	6.96E-38
IFT27	1.07E-41	-0.3069869	0.521	0.622	2.82E-37
C11orf70	2.50E-46	-0.310431456	0.677	0.716	6.60E-42
RARRES1	1.82E-28	-0.311305879	0.532	0.475	4.81E-24
C22orf15	4.10E-51	-0.311628359	0.27	0.41	1.08E-46
UCP2	1.80E-63	-0.311843537	0.699	0.781	4.76E-59
IFITM3	1.50E-44	-0.311877385	0.412	0.525	3.95E-40
SPA17	4.48E-31	-0.314433509	0.113	0.189	1.18E-26
ROPN1L	8.94E-23	-0.314918261	0.462	0.469	2.36E-18
PRSS23	8.24E-29	-0.318235075	0.666	0.682	2.17E-24
TMEM231	8.16E-46	-0.322268619	0.512	0.657	2.15E-41
PSENEN	1.06E-70	-0.322619755	0.943	0.96	2.81E-66
DNAJA4	1.06E-39	-0.32568949	0.285	0.349	2.78E-35
SPAG16	3.87E-59	-0.332084396	0.365	0.518	1.02E-54
MAPK15	6.03E-48	-0.334589791	0.621	0.626	1.59E-43
DNALI1	2.15E-77	-0.334628496	0.34	0.586	5.68E-73
CKB	1.84E-49	-0.335142889	0.394	0.473	4.84E-45
B9D1	8.14E-44	-0.335252562	0.142	0.24	2.15E-39
CLU	1.41E-67	-0.336809957	0.391	0.542	3.71E-63
SAA1	2.18E-42	-0.337234591	0.394	0.47	5.76E-38
MYCBP	1.18E-60	-0.3428155	0.486	0.572	3.12E-56
DYNLT1	2.50E-52	-0.343872276	0.623	0.708	6.60E-48
APOD	8.48E-60	-0.345248595	0.027	0.22	2.24E-55
DNAAF1	1.64E-54	-0.346046161	0.026	0.17	4.33E-50
C11orf97	1.31E-51	-0.347798631	0.314	0.516	3.46E-47
ARMC3	2.57E-61	-0.350630904	0.143	0.304	6.77E-57
C9orf135	1.00E-44	-0.351249499	0.01	0.202	2.64E-40
C6orf118	3.82E-64	-0.351418683	0.508	0.64	1.01E-59
FAM229B	8.31E-12	-0.353186928	0.247	0.154	2.19E-07
SPAG6	1.89E-54	-0.354991774	0.449	0.564	4.98E-50
FAM81B	7.68E-48	-0.356395785	0.015	0.163	2.03E-43
CFAP53	2.81E-56	-0.35914975	0.336	0.435	7.41E-52
VMO1	2.31E-28	-0.359847319	0.004	0.161	6.08E-24
HSPA1B	7.73E-69	-0.360179083	0.706	0.784	2.04E-64
CEP126	2.26E-42	-0.36127278	0.01	0.183	5.96E-38
HSP90AA1	2.92E-41	-0.361332032	0.298	0.427	7.70E-37
CCDC170	1.43E-55	-0.362979143	0.117	0.257	3.76E-51
RP11-395B7.4	5.75E-68	-0.363508142	0.76	0.81	1.52E-63
JUNB	2.82E-54	-0.366651999	0.333	0.438	7.43E-50
WDR54	1.98E-42	-0.368298281	0.243	0.336	5.22E-38
CFAP73	4.23E-49	-0.372531518	0.014	0.2	1.12E-44
C21orf58	2.51E-71	-0.376069172	0.127	0.302	6.63E-67
SPATA18	1.48E-78	-0.377672351	0.452	0.619	3.90E-74
DMBT1	6.55E-54	-0.380157031	0.205	0.333	1.73E-49
CCDC146	6.43E-58	-0.382336238	0.33	0.475	1.69E-53
LRRC23	1.95E-76	-0.388260183	0.062	0.274	5.15E-72
EFCAB1	5.27E-96	-0.400229392	0.752	0.852	1.39E-91
SAXO2	8.89E-84	-0.406193015	0.116	0.349	2.34E-79
CCDC113	1.74E-74	-0.407712107	0.123	0.318	4.59E-70
POLR2I	4.03E-41	-0.40947959	0.648	0.766	1.06E-36
FTO	6.54E-74	-0.40948929	0.102	0.271	1.73E-69
MUC16	1.44E-57	-0.414412804	0.97	0.957	3.79E-53
LTF	2.76E-52	-0.41773926	0.645	0.663	7.27E-48
MUC5B	3.22E-87	-0.418722175	0.299	0.495	8.50E-83
PPIL6	1.33E-69	-0.437283809	0.453	0.555	3.51E-65
SAA2	2.99E-55	-0.443258456	0.728	0.706	7.88E-51
CXCL17	3.41E-111	-0.443346706	0.475	0.69	9.00E-107
CFAP126	6.14E-71	-0.458333288	0.203	0.327	1.62E-66
MSMB	2.22E-66	-0.466512637	0.209	0.348	5.85E-62
DNAH12	5.11E-79	-0.467118203	0.109	0.289	1.35E-74
C8orf4	2.86E-93	-0.468332559	0.092	0.316	7.55E-89
RP11-295M3.4	8.81E-57	-0.470557838	0.801	0.855	2.32E-52
ENKUR	2.15E-79	-0.474547989	0.422	0.547	5.67E-75
C5orf49	6.83E-92	-0.475858772	0.275	0.461	1.80E-87
DDIT4	2.20E-104	-0.50020636	0.76	0.815	5.81E-100
TEKT1	5.23E-82	-0.501861974	0.17	0.34	1.38E-77
LRRIQ1	2.96E-83	-0.506919712	0.058	0.249	7.80E-79
MORN2	2.84E-31	-0.514445097	0.198	0.245	7.49E-27
GSTA1	2.54E-93	-0.532635961	0.108	0.304	6.69E-89
C11orf88	3.12E-73	-0.576566571	0.22	0.368	8.24E-69
FCGBP	1.72E-72	-0.580244991	0.021	0.211	4.53E-68
CCDC17	9.26E-99	-0.586913407	0.065	0.268	2.44E-94
AQP5	3.75E-46	-0.599607393	0.385	0.481	9.90E-42
LRRC46	9.06E-109	-0.616106296	0.065	0.294	2.39E-104
C9orf116	2.38E-67	-0.616685044	0.123	0.304	6.28E-63
JUN	6.72E-104	-0.628798198	0.038	0.297	1.77E-99
DYNLRB2	2.08E-105	-0.634492504	0.044	0.28	5.50E-101
CAPSL	1.15E-79	-0.688480639	0.037	0.174	3.03E-75
TUBB4B	1.65E-120	-0.693009293	0.931	0.925	4.35E-116
KLK10	2.17E-29	-0.698770619	0.228	0.278	5.73E-25
TPPP3	7.20E-134	-0.717985886	0.765	0.832	1.90E-129
C12orf75	8.21E-134	-0.736485494	0.131	0.367	2.16E-129
HSPA1A	6.06E-138	-0.74421182	0.991	0.984	1.60E-133
MS4A8	4.58E-124	-0.750581979	0.383	0.591	1.21E-119
CFAP157	2.55E-105	-0.775184596	0.022	0.268	6.71E-101
WDR38	0	-0.831846444	0.664	0.633	0
PIFO	4.07E-143	-0.833655899	0.081	0.33	1.07E-138
MORN5	3.19E-132	-0.870656678	0.043	0.295	8.42E-128
HBB	1.24E-107	-0.93532524	0.435	0.544	3.27E-103
MGP	1.86E-249	-0.961402134	0.695	0.82	4.91E-245
TSPAN1	2.50E-218	-0.968914175	0.907	0.932	6.60E-214
FAM92B	2.70E-135	-1.014886039	0.309	0.491	7.11E-131
PSCA	4.11E-182	-1.079067517	0.532	0.692	1.08E-177
SCGB3A2	1.79E-181	-1.129765881	0.079	0.338	4.72E-177
CETN2	0	-1.136071293	0.986	0.997	0
CCDC78	1.35E-137	-1.910722785	0.322	0.445	3.56E-133
CXCL1	1.37E-217	-1.98764837	0.037	0.28	3.63E-213
MUC5AC	6.70E-269	-2.03397017	0.196	0.443	1.77E-264
BPIFA1	1.83E-234	-2.499894433	0.256	0.45	4.84E-230
SERPINB3	0	-4.047130929	0.301	0.595	0
