## Supplementary material for "Single-cell RNA-sequencing reveals profibrotic roles of distinct epithelial and mesenchymal lineages in pulmonary fibrosis": Fibroblasts_allmeso_.csv

	p_val	avg_logFC	pct.1	pct.2	p_val_adj
GSN	3.7779426970436e-202	1.49914017223704	0.965	0.898	9.96507945199191e-198
CST3	2.50637073404819e-167	0.903870186586234	1	0.998	6.61105408519891e-163
ACTA2	1.23259782585595e-94	-1.83872195109794	0.403	0.579	3.25122328526023e-90
TPM2	1.89527199328765e-87	-1.1493890861557	0.6	0.834	4.99915893669484e-83
MYL9	3.70034208633631e-83	-1.22111972317444	0.738	0.842	9.76039232112928e-79
PI16	1.66750171183841e-79	1.85784294547907	0.553	0.061	4.39836926531617e-75
THBS1	2.32920165242461e-79	-1.41755385639528	0.361	0.656	6.1437351986004e-75
MGP	2.83985700192038e-79	1.11501702010703	0.998	0.94	7.49069081396539e-75
PTMA	1.0578608137903e-76	-0.587695761720815	0.974	0.997	2.79031946853468e-72
NUPR1	5.52216795694191e-75	0.684549541329206	0.869	0.601	1.45658224200257e-70
PHLDA1	1.02673341895792e-67	-0.964902380588795	0.208	0.577	2.7082147391853e-63
PODN	1.30394240627462e-67	0.758589545363209	0.829	0.5	3.43940888503057e-63
VIT	2.82553820953152e-65	0.296588128695342	0.255	0.025	7.45292213528129e-61
OMD	3.11218429528199e-62	0.61532767063054	0.504	0.155	8.20900851566531e-58
MAT2A	8.37193211129726e-62	-0.845714467192834	0.323	0.601	2.20826453299688e-57
TM4SF1	2.68770181185057e-61	-1.4183488732076	0.077	0.339	7.08935106911825e-57
ADH1B	4.96927982999583e-60	1.25061754225267	0.932	0.608	1.310746940758e-55
TAGLN	3.01793156896163e-59	-1.47719361813755	0.55	0.649	7.96039809945009e-55
LEPR	8.19430201317901e-59	0.976226316248597	0.681	0.19	2.16141104201623e-54
APOD	1.30911153395342e-58	1.65609873053922	0.836	0.379	3.45304349310893e-54
SFRP4	2.88755267490842e-57	1.91073062274405	0.604	0.28	7.61649769060594e-53
SCARA5	1.78461741570059e-56	0.821448178956146	0.749	0.281	4.70728535739344e-52
CDKN1A	3.30981148409348e-55	-1.03276295571386	0.37	0.624	8.73028975159338e-51
ARL6IP5	3.36164208765466e-55	0.498252002685332	0.911	0.711	8.86700333460669e-51
ITM2B	2.50948905396547e-54	0.385176236914735	0.998	0.996	6.61927927764472e-50
DCN	2.78077989361681e-54	0.984491536577558	1	0.885	7.33486312539307e-50
SRGN	2.49799193435944e-53	-0.720285975222721	0.269	0.595	6.58895332525989e-49
IGFBP6	5.49922595167756e-53	1.31862075075508	0.941	0.57	1.45053082927399e-48
HSPD1	4.64836813075267e-52	-0.855380322009863	0.466	0.661	1.22610006184863e-47
FTL	1.43450890918846e-51	0.513958251920621	1	0.999	3.78380414976639e-47
PRELP	1.0015548270775e-50	0.726667492553211	0.834	0.599	2.64180116738233e-46
AOX1	4.95638359327922e-50	0.483211762803143	0.56	0.227	1.30734530039926e-45
SFRP2	1.18817273761149e-49	1.68323009992351	0.93	0.47	3.13404322999782e-45
PLAC9	1.68178255097135e-49	0.639000954966739	0.93	0.803	4.43603783469712e-45
CSRP1	3.85723246987915e-49	-0.744640893937419	0.37	0.631	1.01742220858002e-44
CD34	2.01762509909943e-48	0.748449466315903	0.693	0.318	5.32188972389456e-44
FBLN2	4.66622600728181e-48	0.841810147982488	0.885	0.468	1.23081043394072e-43
RP11-14N7.2	7.10883025216679e-48	0.638617088361374	0.609	0.281	1.87509615561404e-43
EGFL6	2.76514745263733e-47	-0.935726331863495	0.049	0.319	7.29362943582148e-43
ERRFI1	1.88205848111259e-46	-0.976207591339481	0.37	0.485	4.96430565563069e-42
EPAS1	4.47273824856181e-46	-0.626820247217043	0.159	0.482	1.17977416782315e-41
PPP1R14A	4.07986918635961e-45	-0.897367762490174	0.157	0.469	1.07614709528607e-40
TPM4	5.42086573577291e-44	-0.551440350746869	0.672	0.853	1.42986175512482e-39
MT2A	6.06859597173854e-44	-0.92034481268731	0.923	0.968	1.60071355946547e-39
FAIM2	2.18108479701658e-43	0.409355055684082	0.393	0.102	5.75304736909062e-39
GSTM5	4.91056173846632e-43	0.389523908295495	0.464	0.198	1.29525886975526e-38
NAMPT	6.37565347703403e-43	-0.730101120423019	0.407	0.592	1.68170611763727e-38
GPNMB	1.70604341860158e-42	0.722833802473847	0.756	0.43	4.50003072524539e-38
DNAJA1	1.81804125508389e-42	-0.657589541932168	0.464	0.668	4.79544741853477e-38
HSP90AB1	2.6756316737811e-42	-0.519454116356646	0.92	0.979	7.05751366593241e-38
SPOCK1	3.4548164391353e-42	0.300364771975677	0.248	0.049	9.11276932150719e-38
RNASE4	4.1917915541883e-42	0.43105866406056	0.632	0.406	1.10566885824825e-37
CLU	5.73685542588391e-42	1.13608811598536	0.939	0.594	1.5132103556854e-37
FBLN1	7.40036258418996e-42	1.00007153891065	0.998	0.665	1.95199363883179e-37
CXCL2	8.4076064848347e-42	-1.47639140427003	0.089	0.271	2.21767436250485e-37
MYLK	9.25791020836911e-42	-0.647094702837403	0.199	0.482	2.44195897566152e-37
ABLIM1	1.04819951252101e-41	0.497859687682149	0.548	0.185	2.76483585417666e-37
MGST1	1.54004055912024e-41	0.742805163961491	0.829	0.443	4.06216498279147e-37
HSPE1	2.72332699417169e-41	-0.651539859102955	0.597	0.777	7.18331961252668e-37
EZR	5.03645960487861e-41	-0.657558137081013	0.18	0.453	1.32846694997883e-36
FLNA	1.66708376391284e-40	-0.628742557861626	0.511	0.704	4.39726684407289e-36
CNN1	1.82834803489807e-40	-0.754674488800287	0.054	0.322	4.82263361165064e-36
MYO1B	2.06190283960222e-40	-0.537789617587982	0.145	0.461	5.43868112001877e-36
ACSL4	4.30307034742355e-40	-0.774813159785309	0.18	0.37	1.13502086553991e-35
LINC01028	5.91925810036428e-40	0.261967104136347	0.117	0.01	1.56132270913309e-35
DDX21	7.38912484184252e-40	-0.598566394674898	0.274	0.518	1.9490294595328e-35
ABCA10	5.1243879678161e-39	0.355337512593928	0.356	0.091	1.35165981427085e-34
PABPC1	5.54827327591682e-39	-0.419995526770933	0.796	0.923	1.46346804198858e-34
SGK1	7.98218736801143e-39	-0.772355014397763	0.077	0.308	2.10546156206038e-34
ADAMTS4	2.173396847519e-38	-0.924968623278615	0.091	0.289	5.73276886470087e-34
ALDH1A3	5.75628551599733e-38	-0.80150750327964	0.164	0.356	1.51833543055462e-33
PCOLCE2	6.28635364936745e-38	0.728417283127961	0.41	0.136	1.65815150209365e-33
NR4A3	1.76128058458787e-37	-0.628026366832565	0.126	0.377	4.64572979796744e-33
IL6	4.27229519449273e-37	-1.06278834766244	0.044	0.22	1.12690330345135e-32
CYCS	4.63936766136743e-37	-0.573905642886114	0.333	0.569	1.22372600803889e-32
ADD3	1.31854865189746e-36	0.432629742731346	0.728	0.445	3.47793577910992e-32
CTSK	1.97572623552391e-36	0.694405129306874	0.808	0.515	5.21137309144141e-32
GSTM3	2.50717100189257e-36	0.372611463688402	0.691	0.465	6.61316495169203e-32
HSPH1	3.62471278935758e-36	-0.828118395477387	0.19	0.402	9.56090492448849e-32
EFEMP1	5.13985667515118e-36	0.773798864413909	0.93	0.623	1.35573999520463e-31
ACTN1	5.30948322881573e-36	-0.508711875591329	0.232	0.505	1.40048239126472e-31
PID1	1.11489660967219e-35	0.371156436187148	0.478	0.179	2.94076278733235e-31
CSRP2	1.51796817271135e-35	-0.578254814775059	0.141	0.382	4.00394464916073e-31
SERPINF1	6.4270279742777e-35	0.827362284738358	0.993	0.655	1.69525716877523e-30
ITGB1	9.71226970224702e-35	-0.433226149757563	0.787	0.882	2.5618053793617e-30
NPM1	1.18805073120428e-34	-0.416773099283762	0.881	0.953	3.13372141369753e-30
DDX5	1.2531640447034e-34	-0.391160745836364	0.941	0.969	3.30547080071415e-30
LMCD1	1.41821124491414e-34	-0.696752429073866	0.234	0.425	3.74081580071003e-30
NPDC1	2.7926822922485e-34	0.350375192550338	0.625	0.364	7.36625808226388e-30
NDUFA4L2	9.55590707907676e-34	-0.794366310335327	0.089	0.245	2.52056161024808e-29
C1S	1.15414697111502e-33	0.503934729058754	0.977	0.856	3.04429346571008e-29
MT1M	1.28795441913342e-33	-1.04377636669606	0.386	0.555	3.39723737134821e-29
C1R	3.15279476409937e-33	0.507390343933565	0.937	0.705	8.31612674926491e-29
FOSL1	3.48008841151666e-33	-0.565678239164016	0.098	0.327	9.17942920305749e-29
KDM6B	3.54552937475915e-33	-0.542677241348027	0.138	0.383	9.35204283180222e-29
FBLN5	5.73563106582603e-33	0.559890684272512	0.759	0.42	1.51288740623293e-28
HNRNPA1	1.44534943079353e-32	-0.361254650192657	0.822	0.941	3.8123981936041e-28
AKR1C3	1.5746790850469e-32	0.321687541444498	0.41	0.151	4.15353102262821e-28
ALDH2	1.62403846707907e-32	0.422358166649189	0.773	0.575	4.28372626461447e-28
HSPA8	2.92346849222721e-32	-0.483463427300366	0.796	0.926	7.71123284194772e-28
CCL2	5.69022515759999e-32	-1.31312242589165	0.386	0.563	1.50091068982015e-27
SMIM14	6.27961389537546e-32	0.359243834392569	0.581	0.346	1.65637375718318e-27
DDAH2	7.17120554622638e-32	0.362791534807914	0.726	0.487	1.89154888692813e-27
HIF1A	1.0180702381338e-31	-0.524290896019625	0.391	0.62	2.68536386712552e-27
OGN	1.18435254921545e-31	0.660400921798801	0.81	0.446	3.12396671906559e-27
MYOC	1.72745482658554e-31	0.820592253180671	0.244	0.058	4.55650759608468e-27
MT1A	1.88750508638066e-31	-1.22447461624903	0.234	0.431	4.97867216634626e-27
ATP6V0E1	2.72790735444241e-31	0.305844483854801	0.941	0.835	7.19540122881275e-27
MYL6	3.70891434404201e-31	-0.427152566735887	0.984	0.991	9.78300336527962e-27
IL1R1	5.63011681331136e-31	-0.549457372252059	0.29	0.489	1.48505591184714e-26
EIF4A3	6.63217438777937e-31	-0.549205123968165	0.321	0.489	1.74936863826456e-26
ITGA1	7.34637364061851e-31	-0.50842259549835	0.178	0.379	1.93775297518594e-26
LBH	9.83506756203273e-31	-0.537204692787237	0.237	0.472	2.59419577083737e-26
RGS5	1.13521011617185e-30	-1.17687158727579	0.014	0.153	2.9943437234265e-26
MAFF	1.33738249644399e-30	-0.546559278695991	0.227	0.443	3.52761381087032e-26
PLAU	2.48132804633651e-30	-0.693145365588427	0.145	0.302	6.54499898782183e-26
ABCA8	3.08747346694513e-30	0.529036214415173	0.778	0.404	8.14382876376116e-26
SOCS3	5.4256446063633e-30	-0.670462758488019	0.4	0.594	1.43112227782045e-25
SLPI	5.50810502839364e-30	0.986669909131581	0.637	0.425	1.45287286333939e-25
CCDC80	5.79493492235439e-30	0.890350773852592	0.946	0.618	1.52852998446942e-25
ATP1B3	7.36995915824878e-30	-0.550120186624596	0.295	0.461	1.94397412717128e-25
KLF6	1.12737489221288e-29	-0.516407501076397	0.696	0.86	2.97367675318991e-25
FGL2	1.15310037693643e-29	0.517089116362738	0.351	0.08	3.04153286424523e-25
SRPX	1.25687063921905e-29	0.605310032974177	0.649	0.41	3.31524768506809e-25
GAS1	1.30681407606878e-29	0.336795015914953	0.412	0.127	3.44698348844661e-25
LPP	1.41856889217219e-29	-0.462827676183761	0.368	0.574	3.74175916688259e-25
LGALS3	1.4749983083172e-29	0.3887422281081	0.988	0.928	3.89060303784827e-25
POSTN	2.2632961369257e-29	-1.04576666009301	0.03	0.18	5.96989622036893e-25
CSTB	3.05100156818809e-29	0.336851258620992	0.878	0.714	8.04762683640972e-25
SLC25A5	3.19111729341628e-29	-0.375192162675065	0.66	0.822	8.41721008484413e-25
CFD	4.07982840220552e-29	1.28861133443573	0.939	0.518	1.07613633764975e-24
PLAUR	4.23066721938339e-29	-0.588417830475459	0.276	0.44	1.11592309245676e-24
TSC22D1	4.27286696839806e-29	-0.583427887825168	0.48	0.662	1.12705412025436e-24
AOC3	5.64843367928393e-29	-0.485750666943512	0.155	0.359	1.48988735158472e-24
ACTB	6.18685412808444e-29	-0.395475583096684	0.995	1	1.63190651336483e-24
RPL41	7.31828211613399e-29	-0.422874727581573	0.97	0.985	1.93034327377266e-24
CXCL14	8.15122779618294e-29	1.63305123900854	0.473	0.14	2.15004935579918e-24
COX4I2	9.35709896803958e-29	-0.775942996839425	0.077	0.224	2.4681219947998e-24
OLFML1	1.43828230148391e-28	0.290587291298876	0.536	0.296	3.79375722662411e-24
CTSL	2.08195831852826e-28	-0.680200201691245	0.724	0.68	5.491581456782e-24
MYC	4.16347880290051e-28	-0.729635525042499	0.405	0.525	1.09820080384107e-23
HNRNPA2B1	1.33835159086816e-27	-0.321614927989634	0.871	0.96	3.53016999123294e-23
S100A4	1.54371276978733e-27	0.552013322003103	0.97	0.837	4.07185117286805e-23
RASD1	1.71365763313558e-27	-0.563992128728438	0.047	0.232	4.52011473892171e-23
EDIL3	2.07978278316825e-27	-0.432983367729907	0.042	0.3	5.4858430471629e-23
KRT18	3.78396097856606e-27	-0.922002152563717	0.021	0.148	9.9809538731637e-23
VCL	4.46426748866673e-27	-0.402766301552524	0.279	0.506	1.17753983548562e-22
ACTN4	4.53943086500322e-27	-0.422577981277966	0.197	0.406	1.1973656792619e-22
HAS1	4.84435948930231e-27	-0.884038362740264	0.129	0.296	1.27779670249327e-22
PMP22	5.49354605735543e-27	0.435716328629661	0.906	0.721	1.44903264354864e-22
BAG3	7.47581885943831e-27	-0.569715642630533	0.311	0.461	1.97189674055404e-22
EIF4G2	1.20334148576602e-26	-0.348062521017337	0.628	0.81	3.17405383700504e-22
PIM3	1.27791991036443e-26	-0.431734927640043	0.129	0.344	3.37076934756825e-22
ANXA2	1.37266829108818e-26	0.33269516107512	0.974	0.955	3.62068715140328e-22
PTX3	1.48388954589299e-26	-1.11157331936942	0.063	0.168	3.91405545520194e-22
TNFRSF12A	1.55938822720018e-26	-0.615644230075513	0.326	0.543	4.11319832688591e-22
HES4	1.63217146175421e-26	-0.47896010482532	0.164	0.404	4.30517866466908e-22
ETS2	1.69612392602381e-26	-0.401270193729678	0.098	0.326	4.473866079673e-22
CHCHD10	1.79920405157253e-26	-0.389757429782484	0.124	0.35	4.74576052683286e-22
SCPEP1	2.07332433652879e-26	0.351822704909357	0.628	0.435	5.468807602462e-22
CYBRD1	2.38284640712412e-26	0.363525744578195	0.768	0.561	6.28523396807128e-22
VAT1	2.46389815244132e-26	0.364176284720631	0.593	0.363	6.49902415669447e-22
TUBA1C	3.44693735425448e-26	-0.486843759003686	0.302	0.476	9.09198665931703e-22
NFIA	4.60566941606764e-26	0.340313022447336	0.726	0.486	1.21483742187616e-21
NUDT4	5.65152637136874e-26	-0.408155583373577	0.237	0.444	1.49070311097593e-21
NOP16	6.06347306460819e-26	-0.373217253089428	0.11	0.335	1.5993622902517e-21
ICAM1	7.09768764538128e-26	-0.820889542524473	0.262	0.359	1.87215707022222e-21
MTHFD2	8.33671766865397e-26	-0.430925915682752	0.143	0.364	2.19897601946086e-21
CD99	1.08743296605438e-25	0.299996011897509	0.988	0.955	2.86832193456165e-21
MYH9	1.18490804856343e-25	-0.459711295850368	0.33	0.53	3.12543195969577e-21
RUNX1	1.36709186354066e-25	-0.396443651714455	0.155	0.381	3.60597820846119e-21
MYH11	1.40211588743168e-25	-0.985188019342682	0.012	0.238	3.69836107627855e-21
NQO1	1.47759011137218e-25	0.269013071885745	0.293	0.099	3.89743943676641e-21
ALDH1A1	1.82408581454465e-25	0.481337840797999	0.553	0.218	4.81139115302442e-21
FST	2.18008947128844e-25	-0.932530316129323	0.122	0.279	5.75042199841753e-21
SH3BGRL3	2.21231234990205e-25	0.397891468940229	0.911	0.845	5.83541628533664e-21
YWHAG	2.25722611346774e-25	-0.382787267983989	0.225	0.436	5.95388531949385e-21
CTSF	2.72024940858065e-25	0.352563966096792	0.642	0.457	7.17520186501318e-21
BTG1	2.92820408161744e-25	-0.42175690447148	0.593	0.747	7.72372390608232e-21
RGCC	3.06986090717928e-25	-0.70359041871268	0.419	0.592	8.09737211486678e-21
ATF5	3.17675097598896e-25	0.261144058822396	0.265	0.097	8.37931604936609e-21
NCL	3.19962345428536e-25	-0.384457410573541	0.691	0.796	8.4396467853685e-21
EID1	3.23942146005425e-25	0.300125610144765	0.92	0.834	8.5446219851851e-21
SOD2	3.43993449794146e-25	-0.719985222237681	0.609	0.678	9.07351522522018e-21
MCL1	3.62289470707865e-25	-0.425548577184683	0.639	0.779	9.55610936886136e-21
SLC38A2	7.63454950305818e-25	-0.444811925829303	0.534	0.684	2.01376512242166e-20
AMD1	7.78763722065089e-25	-0.38561941088035	0.171	0.386	2.05414506969109e-20
TNC	8.94279137712258e-25	-0.60633967655753	0.03	0.189	2.35884008154362e-20
SRSF7	9.75594379009511e-25	-0.407427495576886	0.466	0.628	2.57332529351339e-20
LRRN4CL	1.24904649437873e-24	0.398740047073489	0.585	0.222	3.29460993822277e-20
HSP90AA1	1.34164001111179e-24	-0.435020879936199	0.927	0.977	3.53884385730957e-20
GNG11	1.6273121721916e-24	0.388454848414457	0.681	0.442	4.29236131658979e-20
SFPQ	1.70161721304393e-24	-0.387857081426261	0.436	0.616	4.48835572284597e-20
SSR4	2.14432295133455e-24	0.290692263000784	0.927	0.858	5.65608064873515e-20
ITM2C	2.6623145368307e-24	-0.388753506218687	0.227	0.463	7.02238705379835e-20
S100A13	4.69137523308013e-24	0.446916767441125	0.883	0.651	1.23744404522955e-19
ZFAND5	5.62442608816459e-24	-0.418628955583642	0.529	0.682	1.48355486927517e-19
SMIM3	7.13274013345962e-24	-0.387921053801614	0.23	0.432	1.88140286500265e-19
DNAJB1	8.94870476094987e-24	-0.72962447476928	0.44	0.594	2.36039985479575e-19
EDNRA	1.08421279590253e-23	-0.376133424014989	0.108	0.327	2.85982809175209e-19
GEM	1.69316007740624e-23	-0.650701723009769	0.527	0.614	4.46604833617444e-19
LRP1	2.08290112283292e-23	0.399840767092704	0.883	0.648	5.4940682916964e-19
C16orf89	2.16448910971359e-23	0.388441914120118	0.478	0.234	5.70927292469155e-19
ANGPTL4	2.44689660327566e-23	-0.646468451586194	0.251	0.389	6.45417917046022e-19
CHD1	2.65833321503932e-23	-0.392423277677194	0.192	0.412	7.01188552130921e-19
ANGPT1	2.8203106615759e-23	-0.390109434853377	0.103	0.3	7.43913343203874e-19
NOTCH3	2.86446673142898e-23	-0.414705927449585	0.087	0.254	7.55560389749022e-19
MIR4435-2HG	3.82028063705472e-23	-0.510953718367059	0.293	0.419	1.00767542363592e-18
UGCG	3.88205909103576e-23	-0.359155113967527	0.187	0.388	1.0239707264425e-18
DBN1	4.0104052949556e-23	0.311293842507868	0.44	0.281	1.05782460465044e-18
ISYNA1	4.22912817697538e-23	-0.378556701320286	0.094	0.291	1.11551713924079e-18
LINC00152	4.26835793419525e-23	-0.536484041020536	0.295	0.407	1.12586477230268e-18
IL33	4.37093432015174e-23	0.354971821466674	0.525	0.224	1.15292134562642e-18
YWHAZ	4.53741223441428e-23	-0.307181519642107	0.773	0.882	1.19683322507145e-18
C1QTNF3	4.70403421652795e-23	0.656596665387744	0.452	0.183	1.24078310529358e-18
PFN1	5.40322605792712e-23	-0.312898282420888	0.958	0.977	1.42520893729944e-18
FN1	5.68291549935723e-23	-0.654432928987913	0.852	0.82	1.49898262126546e-18
CD248	6.93778560331015e-23	0.591669487489843	0.822	0.541	1.82997970858512e-18
HNRNPDL	7.55978350963476e-23	-0.305032685276688	0.759	0.878	1.99404409633636e-18
ZNF385A	7.87150749116873e-23	0.278892915212185	0.347	0.131	2.07626753094557e-18
PHGDH	8.89173355728574e-23	0.306230505773219	0.422	0.216	2.34537256040526e-18
SPSB1	8.9844816725401e-23	-0.505430872053583	0.29	0.392	2.3698367307659e-18
TPM1	8.99249453868149e-23	-0.50931622484022	0.646	0.744	2.37195028446802e-18
BLVRB	9.7386670570096e-23	0.300585060554605	0.578	0.357	2.56876820962742e-18
TNFAIP6	1.17482428381641e-22	-0.761604383247144	0.323	0.417	3.09883401342255e-18
OAF	1.24799484389748e-22	0.364694619234983	0.532	0.283	3.29183599974837e-18
PIK3R1	1.33647664081795e-22	0.40633485790535	0.597	0.351	3.52522443548551e-18
COL4A1	1.69924998734459e-22	-0.535079461063268	0.347	0.462	4.48211169161883e-18
ABCA6	2.16183868405645e-22	0.364355981546899	0.546	0.271	5.70228189693569e-18
BDKRB1	2.39830659665744e-22	-0.502022267677721	0.033	0.177	6.32601331000332e-18
CHN1	2.46635815060089e-22	-0.360139568277303	0.04	0.247	6.50551289383995e-18
CLEC3B	2.84321639073357e-22	0.874553980147666	0.541	0.207	7.49955187383794e-18
PRCP	2.86663001995372e-22	0.289689152509547	0.539	0.361	7.56131000363194e-18
KRT10	4.04901493425752e-22	0.300573671078171	0.721	0.519	1.06800866920911e-17
PLTP	4.46195529902916e-22	0.437864480748786	0.827	0.615	1.17692994922492e-17
GFPT2	6.61988257432653e-22	-0.542356304364823	0.356	0.416	1.74612642663011e-17
RAMP2	9.35697960506865e-22	0.352115837028123	0.328	0.131	2.46809051042896e-17
PNRC1	9.68262866125069e-22	-0.386395272180118	0.864	0.923	2.55398696197809e-17
CXCL8	1.02920281257523e-21	-0.861361333215174	0.014	0.111	2.7147282587297e-17
ZFP36L1	1.20488500272495e-21	-0.426902436582591	0.899	0.935	3.1781251716876e-17
MACF1	1.21387912818251e-21	-0.461635735451601	0.377	0.502	3.20184897640699e-17
LAMA2	1.21833340158864e-21	0.488708449538872	0.719	0.428	3.21359801337035e-17
STOM	1.25499759302113e-21	-0.437832813401457	0.506	0.593	3.31030715111185e-17
CD44	1.5683718542429e-21	-0.399872840923199	0.464	0.615	4.13689443993651e-17
ADAMTS1	1.65542415988659e-21	-0.58579578924536	0.415	0.549	4.36651230653286e-17
PTGS2	2.00594029523968e-21	-0.526006061554108	0.047	0.171	5.2910687167537e-17
ELL2	2.28284234962077e-21	-0.396529890629215	0.19	0.384	6.02145326559471e-17
CBR1	2.51193604539026e-21	0.258233820848435	0.52	0.318	6.6257337069259e-17
BCAM	2.5889690906659e-21	-0.437092191245021	0.026	0.187	6.82892377044944e-17
S100A6	3.57508615194983e-21	0.372780571111237	1	0.986	9.43000474299806e-17
TINAGL1	5.86411009002933e-21	-0.649360735984715	0.009	0.247	1.54677631844704e-16
LRRFIP1	6.75747337583888e-21	-0.323364871515076	0.237	0.47	1.78241875234502e-16
NOLC1	7.15504345875221e-21	-0.331743375068469	0.206	0.386	1.88728581311507e-16
CALD1	9.02326973225987e-21	-0.349754457088033	0.939	0.954	2.38006785727819e-16
SLC20A1	9.9651832992243e-21	-0.366559213485166	0.115	0.291	2.62851639883639e-16
ANGPTL1	1.04707391550677e-20	0.318713910643874	0.457	0.243	2.76186686693222e-16
HNRNPU	1.36178827621255e-20	-0.372916969398107	0.536	0.646	3.59198893616585e-16
SRSF2	1.36299021909176e-20	-0.357751857308004	0.468	0.601	3.59515930089834e-16
SLC29A1	1.74474109903939e-20	0.287379030334521	0.382	0.165	4.6021035969362e-16
NOP58	2.17025500970906e-20	-0.312172993599883	0.234	0.432	5.72448163910958e-16
C1QTNF1	2.36993200392388e-20	-0.335949658773718	0.117	0.286	6.25116964675003e-16
CRIM1	2.98543709540473e-20	-0.317393285699458	0.04	0.237	7.87468742654905e-16
RND3	3.94109825431975e-20	-0.363348205909718	0.227	0.416	1.03954348654192e-15
TUBB4B	3.99205554032397e-20	-0.372099958399719	0.504	0.654	1.05298448987125e-15
ARC	4.2061580591933e-20	-0.592650274027634	0.019	0.143	1.10945831127342e-15
WFDC1	5.76103102815963e-20	-0.413798546445331	0.021	0.216	1.51958715429767e-15
NUCB2	7.02386316524851e-20	0.31688650536518	0.618	0.43	1.8526843870976e-15
ATRAID	7.85135939465192e-20	0.268450571516553	0.78	0.602	2.07095306752734e-15
UCHL1	8.83640609727398e-20	0.344101748317095	0.354	0.172	2.33077883627796e-15
EPS8	9.25021450509062e-20	-0.348046514742876	0.23	0.397	2.43992908000775e-15
NPNT	9.72227221425494e-20	-0.331143909939426	0.04	0.214	2.56444374195403e-15
HMOX1	1.00222085557587e-19	-0.585928785723927	0.061	0.157	2.64355795075248e-15
IER3	1.0046279180359e-19	-0.751827919936044	0.415	0.509	2.64990705940328e-15
SNHG15	1.12673691014289e-19	-0.340699810187081	0.22	0.389	2.97199394788389e-15
RNF13	1.19225142091735e-19	0.274851106883983	0.546	0.349	3.1448015729537e-15
C11orf96	2.02537746550396e-19	-0.60214891584305	0.422	0.496	5.34233814075979e-15
COL8A1	2.12428319043311e-19	-0.566530734667734	0.255	0.405	5.60322177140541e-15
RAN	2.18383605953886e-19	-0.296082374490889	0.77	0.842	5.76030437424566e-15
SERPING1	2.23677068140259e-19	0.319279516767498	0.991	0.945	5.8999300263356e-15
PTP4A3	2.25018442866834e-19	-0.398279798681325	0.028	0.176	5.93531146749847e-15
RGS16	2.33391755827858e-19	-0.637533522640973	0.089	0.239	6.15617434347142e-15
AKR1C2	2.41166254078645e-19	0.316767854683895	0.4	0.13	6.36124228383243e-15
NFKBIA	2.41569219354744e-19	-0.468686199529406	0.831	0.88	6.37187129892007e-15
FOSB	2.62509175270571e-19	-0.55147981943092	0.504	0.619	6.92420451611184e-15
IGFBP4	3.01292456347197e-19	0.522486689100137	0.965	0.815	7.94719112107e-15
TOP1	3.02306174953829e-19	-0.329286821662559	0.321	0.508	7.97392997675716e-15
TRIB1	3.7549966172637e-19	-0.317128396730535	0.096	0.275	9.90455457735647e-15
GPM6B	3.89542067146e-19	-0.307995726616749	0.028	0.22	1.027495110511e-14
PTP4A1	4.09801807378899e-19	-0.336747592714744	0.232	0.405	1.08093422732332e-14
PIM1	4.5498606972495e-19	-0.458959438118651	0.241	0.372	1.2001167561135e-14
MALAT1	5.15532396664947e-19	-0.393567034848077	0.998	0.994	1.35981980268313e-14
HMGA1	5.37069683434014e-19	-0.349347112253528	0.049	0.199	1.4166287039939e-14
MTRNR2L12	5.63470354519068e-19	-0.387229831437598	0.068	0.237	1.48626575411495e-14
TUBB2A	6.04634537046761e-19	-0.39835458935142	0.244	0.389	1.59484451836824e-14
DDX3X	6.62646880521172e-19	-0.326998119504099	0.326	0.512	1.7478636767507e-14
GPRC5A	8.51812403455164e-19	-0.530655776271559	0.272	0.35	2.24682557659369e-14
H2AFZ	1.03279223369185e-18	-0.345154359595014	0.595	0.713	2.72419607480899e-14
CAV2	1.08635712807561e-18	-0.332934742100059	0.255	0.43	2.86548419672503e-14
TCEB1	1.26492249713548e-18	-0.37129836850555	0.478	0.576	3.33648607069425e-14
PIGT	1.31141092741985e-18	0.251891414398472	0.597	0.407	3.45910860325535e-14
EIF4A1	1.42847695305446e-18	-0.334721245870012	0.286	0.47	3.76789365907176e-14
CCPG1	1.57388180674246e-18	0.270084428653749	0.609	0.422	4.15142804164459e-14
UGDH	1.58055744548263e-18	-0.60978258583511	0.492	0.439	4.16903637394954e-14
EML4	1.68604606292901e-18	-0.272480610993013	0.103	0.296	4.44728370018786e-14
HSD17B11	1.7341596081951e-18	0.267689288069695	0.492	0.27	4.57419279853621e-14
HTRA1	2.51757188660927e-18	0.390309160827252	0.665	0.418	6.64059936530927e-14
MATN2	2.57598557924405e-18	0.27928971799045	0.328	0.151	6.79467716237203e-14
C2orf40	3.43483643311837e-18	-0.451088024058895	0.117	0.25	9.06006805963634e-14
EIF3J	3.65595196128216e-18	-0.265625215340731	0.164	0.348	9.64330448827395e-14
RPLP0	6.79932088045785e-18	0.258587991772686	1	0.997	1.79345686863837e-13
NENF	8.32617842290824e-18	0.266645195221886	0.81	0.613	2.19619608261051e-13
NABP1	9.47811584436099e-18	-0.282928806159013	0.07	0.231	2.5000426162671e-13
KRT8	1.33232231456799e-17	-0.573083989379967	0.021	0.115	3.51426656913598e-13
HSPA9	1.34436172509174e-17	-0.287985749721759	0.281	0.459	3.54602292227449e-13
ITGA8	1.48628881298322e-17	-0.307579968843532	0.084	0.247	3.92038400200584e-13
WDR43	1.64359437320887e-17	-0.259859729953209	0.129	0.305	4.33530887821302e-13
ETF1	1.66634679468367e-17	-0.285197197904331	0.206	0.383	4.39532294033711e-13
MIR222HG	1.80420688001857e-17	-0.311572353158725	0.04	0.19	4.75895648742498e-13
DSTN	2.96360539121474e-17	-0.37488795955739	0.946	0.922	7.81710194040712e-13
GUCY1A3	3.80613490765023e-17	-0.270947055722937	0.138	0.34	1.0039442045909e-12
KIAA1217	4.25408927234535e-17	-0.347596975513009	0.04	0.156	1.12210112736653e-12
FABP5	4.38030094943691e-17	-0.297315428724551	0.169	0.352	1.15539198143297e-12
HNRNPA3	4.95103147143796e-17	-0.275688685722496	0.496	0.679	1.30593357122119e-12
FBLIM1	5.13179743369492e-17	-0.256047327180859	0.096	0.277	1.35361420908571e-12
ITM2A	6.61062903035974e-17	0.432991860342311	0.48	0.213	1.74368561933799e-12
STK17A	6.87443850565297e-17	-0.277756090729433	0.145	0.3	1.81327064463608e-12
GUCY1B3	7.04512415053777e-17	-0.266748968332221	0.138	0.297	1.85829239718735e-12
BTG3	7.35941483974493e-17	-0.317445735521091	0.361	0.49	1.94119285227952e-12
COL18A1	7.45540062559473e-17	-0.328916558349149	0.426	0.581	1.96651102301312e-12
EPHX1	7.68624403672308e-17	0.31192528137796	0.754	0.605	2.02740058956645e-12
MIR22HG	8.30960264964102e-17	-0.294254290809331	0.239	0.4	2.19182389089581e-12
CALM2	9.00625365205849e-17	-0.290252933293676	0.944	0.965	2.37557952580347e-12
ARID5B	9.17303897226237e-17	-0.383893779760064	0.651	0.698	2.41957248971364e-12
SORBS2	1.01008897404238e-16	-0.352242541305269	0.03	0.145	2.66431168683158e-12
UBA2	1.14775478125415e-16	-0.264752074240633	0.286	0.451	3.02743278651407e-12
MRPS6	1.53339993412227e-16	-0.299289725068658	0.215	0.395	4.04464900623432e-12
COL4A2	1.55980227119166e-16	-0.414238549973836	0.433	0.52	4.11429045072223e-12
ARHGDIB	2.01799679090465e-16	-0.351433293710234	0.255	0.395	5.3228701353692e-12
PRRX1	3.25599054594328e-16	0.308167152259862	0.696	0.474	8.58832626303458e-12
FIBIN	3.71586172765285e-16	0.366252296089682	0.37	0.167	9.80132847902993e-12
ATP13A3	4.34867507559837e-16	-0.263163070533017	0.115	0.268	1.14705002469058e-11
SEPT4	4.46780054432599e-16	-0.291998559953854	0.019	0.191	1.17847174957687e-11
FAM162B	4.70412077889443e-16	-0.373936496047713	0.112	0.2	1.24080593784898e-11
ADAMTS9	4.76680787600291e-16	-0.301208945643181	0.021	0.17	1.25734091345329e-11
LSP1	5.48408491487154e-16	0.393759153458397	0.492	0.223	1.44653707799567e-11
CREM	5.84314263561192e-16	-0.3394041952886	0.227	0.348	1.54124573299536e-11
PFDN2	6.43870451137919e-16	-0.292179142698703	0.438	0.551	1.69833708896649e-11
RSPO3	6.7186545411134e-16	0.522497273878997	0.405	0.165	1.77217950830948e-11
EIF3A	7.08497256610898e-16	-0.273729910785256	0.279	0.458	1.86880321376257e-11
LY6E	7.5112289343309e-16	0.271380616342292	0.916	0.82	1.98123685600846e-11
SAT1	7.61806427696669e-16	-0.38293079567503	0.913	0.939	2.0094168143355e-11
ANXA4	8.4436043703346e-16	0.252079111252021	0.602	0.436	2.22716952476316e-11
PLK2	8.79217132863366e-16	-0.294229271154467	0.101	0.251	2.3191110313537e-11
TIPARP	9.08574732660894e-16	-0.299378280590282	0.171	0.31	2.39654757233964e-11
OLFML3	9.20589890423601e-16	0.368142576484461	0.813	0.555	2.42823995397033e-11
CEBPB	1.04542091496258e-15	-0.352910017336891	0.515	0.639	2.7575067473968e-11
NRIP1	1.09926690247737e-15	-0.282395732783534	0.129	0.266	2.89953630866457e-11
BAZ1A	1.30241436013166e-15	-0.262843291274537	0.131	0.286	3.43537835771928e-11
MARCKS	1.36841534334152e-15	-0.292122254106774	0.22	0.385	3.60946915113193e-11
LPL	1.42540246047329e-15	-0.306624846368713	0.026	0.152	3.75978406999040e-11
STEAP4	1.6624509369907e-15	-0.449861109102267	0.059	0.135	4.38504683650037e-11
HSPA2	2.09086519332138e-15	-0.263104585275735	0.037	0.17	5.5150751204238e-11
OSMR	2.2066805731201e-15	-0.27345621206447	0.218	0.374	5.8205613477189e-11
PCOLCE	2.41193357218274e-15	0.347843082225229	0.89	0.741	6.36195718334643e-11
TFPI2	2.43821708358767e-15	-0.655090727430888	0.091	0.203	6.4312852013792e-11
METTL7A	2.71412229569548e-15	0.258878846962661	0.525	0.324	7.15904037935596e-11
CD82	4.74562542123581e-15	-0.327980116398436	0.166	0.313	1.25175361735937e-10
WDR1	4.74876965002371e-15	-0.271585910375621	0.328	0.477	1.25258297058675e-10
MAP2K3	4.96837143959622e-15	-0.262732593783198	0.145	0.289	1.31050733462229e-10
MEF2C	5.23363267131528e-15	-0.268045613963303	0.075	0.209	1.38047528971283e-10
THY1	5.35923141415773e-15	0.442956014252562	0.766	0.619	1.41360447011239e-10
PDLIM5	5.78143411768026e-15	-0.282967542577061	0.356	0.486	1.52496887722052e-10
VMP1	6.38147078541056e-15	-0.337438496053323	0.445	0.568	1.68324054906774e-10
NAP1L1	6.74569968361466e-15	-0.265933400914138	0.588	0.698	1.77931320554704e-10
RRAD	8.0698921496836e-15	-0.326495233004517	0.019	0.133	2.12859545232204e-10
LAMB1	8.64865108450407e-15	-0.301810630378541	0.23	0.447	2.28125469655964e-10
SLC19A2	1.15084358740497e-14	-0.369999587342529	0.272	0.346	3.0355801304981e-10
RAMP1	1.18413491592713e-14	-0.280334691043387	0.063	0.205	3.12339266774099e-10
CSRNP1	1.23960009231549e-14	-0.292024136421098	0.279	0.422	3.26969316350057e-10
IGFBP5	1.26052704280008e-14	0.608932487333567	0.763	0.64	3.32489218079377e-10
ISLR	1.32129501132769e-14	0.39351159025939	0.763	0.488	3.48517985137905e-10
ID4	1.72984044395661e-14	-0.419866836993549	0.276	0.386	4.56280013902436e-10
ROBO2	1.90323731003949e-14	-0.264346808811677	0.044	0.168	5.02016905269116e-10
LIMS1	2.01045333929394e-14	-0.26892388048804	0.328	0.459	5.30297277305562e-10
FKBP1A	2.46954894833803e-14	-0.267482442589048	0.719	0.802	6.51392926103121e-10
PPP1R12A	2.83909950506398e-14	-0.288252285334549	0.368	0.462	7.48869276450725e-10
CXCL3	3.03434436244171e-14	-0.774839211409144	0.044	0.122	8.00369012481251e-10
CAV1	3.21782752038692e-14	-0.399087020985378	0.607	0.689	8.48766365052458e-10
PDLIM3	3.27470656577041e-14	-0.393559357865826	0.581	0.628	8.6376935085326e-10
PHLDA2	3.94575303883215e-14	-0.305002297085904	0.129	0.294	1.04077127905276e-09
SERBP1	4.54225345166599e-14	-0.255865876552379	0.536	0.647	1.19811019294594e-09
CTNNB1	4.61935228408329e-14	-0.259213909519919	0.309	0.457	1.21844655197265e-09
BRD2	4.97574740419574e-14	-0.281178816726042	0.314	0.453	1.31245289280471e-09
EIF5A	5.29359238396705e-14	-0.289033496820783	0.55	0.624	1.39629086311899e-09
SLC4A7	5.33998257216262e-14	-0.262701845117479	0.122	0.237	1.40852720305933e-09
ZFP36	5.37939751684193e-14	-0.418039225343501	0.906	0.949	1.4189236830174e-09
TNXB	5.45404125503549e-14	0.417849344713862	0.787	0.502	1.43861246184071e-09
HNRNPAB	5.64942996121407e-14	-0.280142606657964	0.368	0.49	1.49015014086944e-09
FOSL2	6.24276378082084e-14	-0.252264547992589	0.248	0.41	1.64665380246711e-09
PAG1	7.59385063352201e-14	-0.284190872344995	0.012	0.142	2.0030299816041e-09
LIF	7.83703826490344e-14	-0.337047130213295	0.03	0.139	2.06717558313358e-09
RANBP2	8.79282621284628e-14	-0.285477076463201	0.215	0.336	2.31928377016246e-09
HAS2	9.56641363508227e-14	-0.397547158515907	0.159	0.244	2.52333292452565e-09
MXRA8	1.05487609465658e-13	0.290974551122386	0.824	0.629	2.78244667487565e-09
VCAM1	1.18064883185851e-13	-0.341238997663848	0.049	0.15	3.11419742379318e-09
LIMCH1	1.31191626210904e-13	-0.352748391816273	0.208	0.285	3.460441524565e-09
CILP	1.64600209581868e-13	0.400645618433423	0.337	0.157	4.34165972814093e-09
CDH11	1.66249570444635e-13	-0.337695121529082	0.304	0.393	4.38516491961813e-09
SERPINA3	1.68903952326364e-13	0.690237785324005	0.475	0.143	4.45517955051249e-09
ADIRF	1.93216027925654e-13	-0.499860555508637	0.717	0.677	5.09645916859497e-09
AKAP12	2.0404803480471e-13	0.374559117630063	0.74	0.547	5.38217501404383e-09
MFAP5	2.26278989312896e-13	1.05426653178814	0.632	0.21	5.96856090110627e-09
LTBP4	2.69520622138962e-13	0.317720160725539	0.817	0.667	7.10914545015939e-09
GJA1	2.78304536388412e-13	-0.254404123897768	0.162	0.273	7.34083875631714e-09
FAT1	2.94020593290202e-13	-0.271869479918957	0.208	0.323	7.75538118921567e-09
CLIC4	3.02000292060018e-13	-0.256460157716754	0.553	0.658	7.96586170366711e-09
SERPINA3.1	3.06404345413305e-13	0.397082191477484	0.335	0.087	8.08202741896676e-09
PTN	3.37075739999221e-13	-0.301168777946229	0.052	0.176	8.89104679395946e-09
ADGRF5	3.51873868880205e-13	-0.299996817101168	0.009	0.146	9.28137703945316e-09
TXNIP	3.68504875220963e-13	0.406043404385033	0.78	0.585	9.72005309370334e-09
SERTAD1	7.64533600864554e-13	-0.297027089505678	0.363	0.518	2.01661027900043e-08
PLOD2	8.38631903815669e-13	-0.25150471950511	0.215	0.344	2.21205937269459e-08
PTGIS	9.11687986190821e-13	0.40493881492289	0.649	0.337	2.40475940117553e-08
CERCAM	9.88485076021405e-13	0.264861074624714	0.553	0.368	2.60732708502166e-08
NET1	1.14561884875057e-12	-0.26389459571594	0.129	0.233	3.02179883734937e-08
ESAM	1.19134460261369e-12	-0.305205590176603	0.007	0.168	3.14240965831413e-08
NBL1	1.62222724277826e-12	0.360511794282708	0.848	0.678	4.27894879827622e-08
C7	1.67953804224973e-12	0.645168904077271	0.778	0.5	4.43011749404212e-08
APOLD1	1.78329211800504e-12	-0.299844412924999	0.012	0.118	4.70378961966189e-08
TACC1	1.94465578628548e-12	-0.288817464051619	0.59	0.637	5.12941856748521e-08
ZNF331	1.94592313101935e-12	-0.303726601951385	0.129	0.236	5.13276144268974e-08
IFI16	2.11260632766467e-12	-0.291861763852583	0.553	0.581	5.57242171048111e-08
ABL2	2.48134772589071e-12	-0.309105988322327	0.23	0.345	6.54505089658192e-08
ATF3	2.71640825113807e-12	-0.424303588278857	0.412	0.545	7.16507004402688e-08
PDGFRL	3.46344791031908e-12	0.371831346336857	0.583	0.333	9.13553655304864e-08
REL	3.47337931616495e-12	-0.255877597449685	0.15	0.288	9.16173262224828e-08
STAT3	5.97722651344095e-12	-0.250917369332437	0.557	0.655	1.57661303745032e-07
SFRP1	6.48384730354579e-12	0.490450659055603	0.452	0.2	1.71024440325627e-07
CPE	7.58403935016129e-12	0.375609546923514	0.672	0.453	2.00044205939204e-07
PLSCR1	1.31816854211907e-11	-0.257605062818625	0.297	0.404	3.47693316354747e-07
MCAM	1.44269847218594e-11	-0.472717525747184	0.005	0.197	3.80540576008486e-07
S100A10	1.77016645364597e-11	0.351993966939816	0.972	0.913	4.66916805478198e-07
C8orf4	1.80388649411819e-11	-0.39581352439346	0.307	0.345	4.75811140553554e-07
CD74	2.29714227550491e-11	0.336328457344856	0.726	0.666	6.05917218009929e-07
CRIP2	2.48759056899727e-11	-0.320048287681933	0.515	0.598	6.5615176438441e-07
TIMP3	2.78856847375256e-11	0.371234748855624	0.93	0.84	7.35540706321712e-07
FSTL1	3.4909202664185e-11	0.347284747619901	0.876	0.725	9.20800038673208e-07
PPP1R15A	4.09146433927458e-11	-0.306080074744975	0.574	0.716	1.07920554877046e-06
CHRDL1	6.00833043826214e-11	0.335334027313661	0.681	0.415	1.58481731970041e-06
ABI3BP	6.16940539628885e-11	0.331617315479781	0.822	0.57	1.62730406137911e-06
COL12A1	1.12254137721442e-10	-0.308616457917246	0.244	0.345	2.96092739067847e-06
HSPB6	1.37097657704405e-10	0.326008275342341	0.801	0.599	3.6162249172691e-06
CRISPLD2	1.9232484609855e-10	-0.326409881707444	0.623	0.645	5.07295246554146e-06
JUNB	2.11568528796113e-10	-0.313200920499474	0.897	0.955	5.58054308405508e-06
RGS2	2.20735567980406e-10	-0.307957878034082	0.211	0.304	5.82234207661917e-06
WISP2	2.22797807876095e-10	0.509097307500813	0.625	0.386	5.87673777834776e-06
CXCL1	2.59614786783263e-10	-0.777115169285237	0.075	0.15	6.84785923098213e-06
MT1E	2.76033210766509e-10	-0.4415725727537	0.543	0.684	7.2809280003882e-06
INPP4B	2.9673507990788e-10	-0.250146573089616	0.007	0.15	7.82698120273016e-06
SERPINE1	3.12821114306259e-10	-0.634991999200475	0.302	0.439	8.25128253205618e-06
MAP1B	3.66418393962208e-10	-0.267303863199049	0.358	0.481	9.66501797754116e-06
FHL2	3.74859947357337e-10	-0.307151262832749	0.391	0.497	9.88768083144448e-06
DES	4.86696083629722e-10	-0.858894128371541	0.002	0.161	1.28375825979012e-05
FRZB	4.99135518302175e-10	-0.276353989729314	0.117	0.243	1.31656975662565e-05
ACTG2	5.16677679183254e-10	-0.843560346877779	0.002	0.174	1.36284071438167e-05
LUM	5.3318201906528e-10	0.501871656888466	0.96	0.691	1.40637421168849e-05
ISG15	1.34269013312658e-09	-0.295690422525362	0.155	0.243	3.54161376414799e-05
IGFBP2	2.03462800104001e-09	-0.454528573182109	0.187	0.34	5.36673827834323e-05
MXRA5	2.31696342417063e-09	-0.279523286075109	0.283	0.364	6.11145442393486e-05
LMNA	2.56942303604512e-09	-0.279053643255925	0.899	0.904	6.77736714217622e-05
HTRA3	2.6172373853406e-09	0.401884518911461	0.574	0.299	6.90348705131289e-05
CADM3	3.03729188094532e-09	0.25707141518376	0.316	0.121	8.01146479436946e-05
TNFAIP3	3.14124638918681e-09	-0.322827028699949	0.129	0.214	8.28566560075804e-05
EIF1B	3.18371319190919e-09	-0.252181308244382	0.672	0.648	8.39768028629887e-05
MEDAG	3.31367265904232e-09	-0.396885710358689	0.501	0.406	8.74047437275592e-05
PLAT	3.63885403858759e-09	0.282922968873782	0.45	0.283	9.59820529758248e-05
FMO2	4.4320172617976e-09	0.355560407443627	0.508	0.322	0.000116903319314435
CHMP1B	4.76101376765772e-09	-0.257344437689164	0.185	0.258	0.000125581260149508
CFH	6.72381076220651e-09	0.309493767213503	0.874	0.738	0.000177353956474721
MMP2	8.45639716288621e-09	0.356951538299801	0.934	0.652	0.00022305438796545
FBN1	9.70994710584061e-09	0.371208845676525	0.808	0.552	0.000256119274810758
SOX4	2.27625872817994e-08	-0.256576798142957	0.379	0.471	0.000600408764732023
SFTPC	3.03506128956542e-08	-0.544180041770178	0.511	0.468	0.000800558116348671
IER2	3.52274593013714e-08	0.277352352064618	0.719	0.727	0.000929194693992274
SERPINE2	5.69727613329501e-08	0.30108011156893	0.335	0.228	0.00150277052567922
GADD45B	6.31444305823806e-08	-0.370010650991911	0.597	0.727	0.00166556064547145
SCGB3A2	9.55659965560989e-08	-0.29420157991182	0.15	0.195	0.00252074429116022
RHOB	9.75051871281582e-08	-0.290297805886116	0.77	0.796	0.00257189432087943
CITED2	2.14549831047657e-07	-0.284651088486841	0.34	0.408	0.00565918089354405
DKK3	2.54652605439406e-07	-0.286391192695314	0.37	0.482	0.00671697177367521
HSPA1B	3.08853774543276e-07	-0.409411773221892	0.461	0.579	0.00814663601112799
HSPA1A	3.34339256663521e-07	-0.370956179106104	0.651	0.793	0.0088188665730137
TSC22D3	4.57767313621595e-07	0.253477023823883	0.674	0.628	0.0120745284313968
IGF1	6.29429974777043e-07	0.419102751435677	0.724	0.416	0.0166024744446941
SCGB3A1	6.40472826972305e-07	0.333017104250927	0.464	0.531	0.0168937517570485
NR4A2	6.71762808778733e-07	-0.266463041905598	0.253	0.371	0.0177190876071566
PLN	6.75699961717256e-07	-0.305940940693679	0.002	0.135	0.0178229378902161
AKR1C1	7.0536977719661e-07	0.290566775649424	0.597	0.282	0.018605538613115
ASPN	1.25153999633608e-06	-0.378855170264135	0.237	0.251	0.0330118704833569
SCGB1A1	2.33104136486165e-06	0.366335580116989	0.386	0.492	0.0614858780809556
PRG4	4.12466384898517e-06	-0.571861303556518	0.122	0.162	0.108796258344682
PLIN2	5.09690329177384e-06	-0.301730930051728	0.293	0.302	0.134441018127119
NNMT	1.41789841694839e-05	-0.253276843598028	0.867	0.751	0.373999065438478
RARRES1	1.42019163228437e-05	0.376725993039838	0.759	0.529	0.374603946847647
PDK4	2.71126713168372e-05	-0.352165985038115	0.45	0.421	0.715150931324215
MT1X	2.77729423952654e-05	-0.360039724813634	0.576	0.652	0.732566901559917
CYP1B1	3.88890473530398e-05	-0.32629777188408	0.459	0.364	1
A2M	8.75731602673244e-05	-0.311597565208405	0.794	0.775	1
PTGDS	0.000112879646564376	0.410430554938069	0.749	0.562	1
CYP4B1	0.000147497559322285	0.32909987921235	0.169	0.041	1
DPT	0.000254019212531017	0.252945023932563	0.642	0.403	1
C3	0.00176208131101645	0.295499499975007	0.927	0.534	1
PLA2G2A	0.0103699142531774	0.393074903396277	0.611	0.328	1
HIGD1B	0.98636203218197	-0.641580011112484	0	0.164	1
GJA4	0.986387538347297	-0.623001571193186	0	0.18	1
FHL5	0.987054538804129	-0.267394415997506	0	0.151	1
