## Supplementary material for "Single-cell RNA-sequencing reveals profibrotic roles of distinct epithelial and mesenchymal lineages in pulmonary fibrosis": Macrophages_allimmune_.csv

	p_val	avg_logFC	pct.1	pct.2	p_val_adj
APOE	0	2.095210445	0.803	0.282	0
APOC1	0	2.056908526	0.875	0.443	0
FABP4	0	1.698608611	0.488	0.101	0
CCL18	0	1.672234408	0.563	0.091	0
C1QB	0	1.653270166	0.789	0.381	0
C1QA	0	1.618091524	0.818	0.404	0
FN1	0	1.603996772	0.588	0.111	0
ACP5	0	1.548920141	0.907	0.309	0
C1QC	0	1.542763548	0.803	0.337	0
SPP1	0	1.542534076	0.199	0.045	0
CTSD	0	1.5399969	0.978	0.85	0
FTL	0	1.484726047	1	0.999	0
FBP1	0	1.470535239	0.887	0.363	0
MARCO	0	1.462077482	0.789	0.147	0
MRC1	0	1.460859627	0.867	0.183	0
LGALS3	0	1.439435404	0.982	0.815	0
GPNMB	0	1.355254543	0.777	0.095	0
CSTB	0	1.333969311	0.984	0.874	0
CCL2	0	1.330221963	0.159	0.053	0
CD68	0	1.300770415	0.984	0.624	0
FABP5	0	1.290351517	0.897	0.544	0
MCEMP1	0	1.278337252	0.718	0.168	0
CTSL	0	1.278196708	0.828	0.255	0
GCHFR	0	1.142547063	0.662	0.185	0
S100A11	0	1.141827908	0.999	0.953	0
OLR1	0	1.129968502	0.8	0.172	0
VSIG4	0	1.126033321	0.788	0.175	0
FTH1	0	1.118649983	1	0.999	0
GRN	0	1.099685746	0.978	0.726	0
CXCL3	0	1.090663309	0.597	0.145	0
CD9	0	1.066601893	0.881	0.536	0
CTSB	0	1.045133399	0.991	0.795	0
CYP27A1	0	0.980833045	0.666	0.102	0
CAPG	0	0.964652619	0.945	0.56	0
TREM2	0	0.938478512	0.634	0.083	0
RETN	0	0.924771935	0.52	0.127	0
APOC4-APOC2	0	0.922132094	0.22	0.052	0
MS4A7	0	0.911981089	0.926	0.37	0
ALDH2	0	0.910109365	0.797	0.431	0
RGCC	0	0.907074714	0.858	0.5	0
MMP19	0	0.896452375	0.536	0.093	0
RNASE1	0	0.894391342	0.316	0.23	0
GLUL	0	0.893311627	0.969	0.784	0
MSR1	0	0.873864096	0.667	0.123	0
S100A6	0	0.870589297	0.996	0.978	0
SERPING1	0	0.870110061	0.461	0.088	0
ALOX5AP	0	0.868254062	0.856	0.593	0
MGST3	0	0.86707075	0.916	0.643	0
LPL	0	0.860798737	0.551	0.075	0
S100A10	0	0.857861396	0.992	0.964	0
CD63	0	0.8501836	0.987	0.87	0
MS4A4A	0	0.849689659	0.774	0.201	0
DAB2	0	0.82114586	0.724	0.133	0
LTA4H	0	0.804937965	0.798	0.393	0
NUPR1	0	0.793490528	0.41	0.064	0
CD163	0	0.786080247	0.758	0.26	0
SERPINA1	0	0.785757374	0.906	0.685	0
CXCL16	0	0.780592489	0.857	0.337	0
TYROBP	0	0.776377458	0.999	0.84	0
INHBA	0	0.775347254	0.384	0.057	0
PRDX1	0	0.773021497	0.96	0.842	0
CTSC	0	0.772818876	0.89	0.701	0
IFI6	0	0.771468358	0.677	0.344	0
ANXA2	0	0.770582333	0.978	0.873	0
HLA-DRA	0	0.768110335	0.997	0.918	0
TREM1	0	0.763598929	0.708	0.214	0
HLA-DRB1	0	0.762859279	0.997	0.936	0
TFRC	0	0.762608387	0.673	0.232	0
CTSZ	0	0.752965939	0.804	0.329	0
FABP3	0	0.752056215	0.262	0.029	0
FCGRT	0	0.746771585	0.928	0.547	0
HLA-DRB5	0	0.734922884	0.931	0.797	0
HEXB	0	0.732969065	0.807	0.329	0
CCL24	0	0.731200945	0.127	0.028	0
CES1	0	0.726706515	0.331	0.086	0
NPC2	0	0.72351047	0.994	0.865	0
SLC11A1	0	0.722062027	0.837	0.322	0
CD81	0	0.718043161	0.707	0.219	0
ATP6V1F	0	0.715133114	0.937	0.709	0
GSTO1	0	0.714116267	0.875	0.473	0
TSPO	0	0.7097059	0.975	0.845	0
FCER1G	0	0.707874773	0.995	0.777	0
PLIN2	0	0.696757203	0.779	0.392	0
RBP4	0	0.695364349	0.302	0.039	0
GPX4	0	0.69393618	0.971	0.871	0
TNFSF13	0	0.690661432	0.677	0.231	0
ANXA5	0	0.687968674	0.983	0.841	0
LIPA	0	0.681633061	0.666	0.27	0
LGMN	0	0.681597681	0.387	0.109	0
TXN	0	0.676199183	0.935	0.813	0
GPX1	0	0.674592065	0.993	0.875	0
GRINA	0	0.671314534	0.877	0.524	0
PPARG	0	0.66739054	0.546	0.076	0
BRI3	0	0.66706971	0.783	0.356	0
VIM	0	0.666570467	0.999	0.988	0
PDK4	0	0.657858065	0.477	0.16	0
ASAH1	0	0.647971737	0.921	0.651	0
IL1RN	0	0.647052919	0.355	0.138	0
IFI27	0	0.636795115	0.136	0.056	0
VAT1	0	0.63523846	0.608	0.132	0
SLCO2B1	0	0.629361517	0.564	0.072	0
HLA-DMA	0	0.628562828	0.931	0.611	0
CFD	0	0.626120127	0.712	0.311	0
CXCL2	0	0.621916027	0.462	0.195	0
ATP6V0C	0	0.619064027	0.974	0.875	0
PSAP	0	0.614836525	0.997	0.905	0
CD74	0	0.600201725	1	0.993	0
ATP6V0B	0	0.599934925	0.966	0.775	0
NOP10	0	0.593358682	0.883	0.651	0
LGALS3BP	0	0.588790431	0.432	0.088	0
GLDN	0	0.587489696	0.395	0.049	0
LINC01272	0	0.572944793	0.708	0.248	0
ABCG1	0	0.572674545	0.488	0.103	0
ALOX5	0	0.571340457	0.705	0.287	0
HLA-DQB1	0	0.568955953	0.956	0.759	0
EMP1	0	0.568781644	0.343	0.097	0
SNX10	0	0.56819571	0.752	0.347	0
LMNA	0	0.568170515	0.78	0.443	0
LGALS1	0	0.560077939	0.967	0.879	0
CRIP1	0	0.559595638	0.924	0.886	0
PLD3	0	0.558156901	0.605	0.293	0
RAB13	0	0.55779421	0.579	0.134	0
LRPAP1	0	0.557227957	0.755	0.393	0
GLIPR2	0	0.556470618	0.785	0.449	0
CHCHD10	0	0.549988581	0.799	0.478	0
CYBB	0	0.542868088	0.759	0.39	0
SPI1	0	0.53670723	0.923	0.494	0
GLRX	0	0.532683487	0.755	0.426	0
RP11-598F7.3	0	0.525644803	0.36	0.051	0
IL3RA	0	0.525000643	0.438	0.088	0
HLA-DPA1	0	0.522996033	0.991	0.914	0
MYL6	0	0.519501514	0.996	0.993	0
GSN	0	0.516848343	0.74	0.478	0
FCGR2A	0	0.515944576	0.675	0.295	0
LAMP1	0	0.515779571	0.779	0.453	0
SDCBP	0	0.514914326	0.907	0.659	0
ATP6AP1	0	0.514566717	0.748	0.357	0
ARHGAP18	0	0.513949717	0.686	0.25	0
COMT	0	0.509333248	0.748	0.374	0
PLXDC2	0	0.50869046	0.691	0.266	0
HSPB1	0	0.508135155	0.847	0.641	0
PGD	0	0.50346748	0.751	0.369	0
PMP22	0	0.501034492	0.429	0.096	0
RMDN3	0	0.494141728	0.478	0.122	0
HLA-DQA1	0	0.491927565	0.897	0.618	0
SLC31A2	0	0.491125314	0.678	0.262	0
NCEH1	0	0.49005523	0.496	0.09	0
LAMP2	0	0.488742682	0.656	0.274	0
LRP1	0	0.484201182	0.614	0.206	0
CXCL5	0	0.483762604	0.171	0.02	0
IFI30	0	0.483275573	0.683	0.3	0
CPM	0	0.478535152	0.486	0.143	0
PLA2G7	0	0.477942916	0.258	0.065	0
PPT1	0	0.473817702	0.767	0.396	0
ALCAM	0	0.472695684	0.492	0.144	0
TIMP2	0	0.468946113	0.604	0.183	0
PNPLA6	0	0.468648951	0.53	0.169	0
NCF2	0	0.466427048	0.732	0.317	0
MFSD1	0	0.464814453	0.758	0.381	0
HNMT	0	0.462237968	0.576	0.171	0
BCAP31	0	0.459755173	0.809	0.556	0
CD151	0	0.458544146	0.622	0.236	0
SCD	0	0.45543425	0.351	0.054	0
C15orf48	1.82E-293	0.4531967	0.453	0.155	4.81E-289
HMOX1	0	0.45191207	0.552	0.261	0
IGSF6	0	0.447590486	0.662	0.323	0
CCL20	9.09E-198	0.447378388	0.179	0.061	2.40E-193
APLP2	0	0.447305856	0.853	0.536	0
RNF130	0	0.44664512	0.8	0.435	0
SLC7A7	0	0.445648168	0.655	0.255	0
CORO1C	0	0.445232408	0.578	0.184	0
SNX2	0	0.439232502	0.667	0.349	0
CREG1	0	0.43826849	0.636	0.248	0
TGFBI	0	0.436288272	0.549	0.236	0
ANPEP	0	0.434319052	0.46	0.145	0
SERF2	0	0.434217694	0.995	0.993	0
SDC2	0	0.433376201	0.299	0.062	0
RNF13	0	0.432838893	0.742	0.377	0
AP2S1	0	0.431714877	0.864	0.572	0
HLA-DMB	0	0.428680377	0.699	0.323	0
ENG	0	0.426845215	0.525	0.147	0
ATOX1	0	0.425279148	0.656	0.327	0
HEXA	0	0.424643522	0.607	0.255	0
ABHD5	0	0.42355106	0.509	0.206	0
ATP6V0D1	0	0.422703521	0.747	0.429	0
APIP	0	0.420187683	0.505	0.182	0
HLA-DPB1	0	0.41997261	0.987	0.887	0
SGK1	0	0.419085267	0.59	0.318	0
C1orf162	0	0.41829455	0.833	0.509	0
PLBD1	0	0.4175825	0.615	0.246	0
TCEB2	0	0.416800294	0.936	0.885	0
ZNF706	0	0.413624318	0.808	0.518	0
CCDC88A	0	0.412696181	0.699	0.319	0
MT-ND2	0	0.4123833	0.995	0.989	0
AQP3	0	0.411714867	0.403	0.152	0
VAMP8	0	0.410483028	0.941	0.813	0
GM2A	0	0.405276918	0.465	0.16	0
MYDGF	0	0.404115668	0.753	0.428	0
CTSA	0	0.401639566	0.656	0.345	0
THBD	0	0.400539668	0.424	0.171	0
FUOM	0	0.399482611	0.541	0.191	0
PCOLCE2	0	0.39914423	0.297	0.033	0
LY96	0	0.397997437	0.591	0.235	0
GAA	0	0.397596561	0.517	0.163	0
AKR1A1	0	0.396881276	0.693	0.351	0
MT1X	3.38E-159	0.394878189	0.231	0.244	8.92E-155
LAIR1	0	0.391294067	0.644	0.278	0
YBX1	0	0.390925466	0.984	0.963	0
RTN4	0	0.389864356	0.881	0.657	0
B3GNT5	0	0.388042753	0.436	0.135	0
KLF4	0	0.385872154	0.665	0.325	0
RAC1	0	0.384046007	0.975	0.867	0
ADAMTSL4	0	0.383875724	0.436	0.097	0
MAFB	0	0.380128629	0.615	0.292	0
BCL2A1	0	0.379988878	0.751	0.411	0
STXBP2	0	0.379055837	0.708	0.458	0
ANXA4	0	0.379037079	0.531	0.221	0
ITM2B	0	0.378863103	0.985	0.972	0
LGALS9	0	0.3772022	0.677	0.34	0
PYCARD	0	0.376540521	0.805	0.514	0
PDXK	0	0.375123783	0.489	0.176	0
FPR3	0	0.370137087	0.375	0.098	0
ACTN1	0	0.369054426	0.51	0.161	0
AKR1C3	0	0.368988222	0.277	0.084	0
MCOLN1	0	0.368862729	0.522	0.179	0
GNG10	0	0.368838605	0.605	0.288	0
H2AFY	0	0.367603014	0.827	0.557	0
FDX1	0	0.367575684	0.493	0.274	0
PDE4DIP	0	0.367231432	0.451	0.126	0
RPS27L	0	0.361939482	0.826	0.644	0
SIRPA	0	0.361243975	0.514	0.163	0
PILRA	0	0.35886186	0.611	0.254	0
PDLIM1	0	0.357987531	0.399	0.15	0
GNG5	0	0.356246099	0.966	0.901	0
PPDPF	0	0.35197029	0.952	0.93	0
TGM2	0	0.34986169	0.273	0.058	0
MT-ND4	0	0.348789779	0.996	0.992	0
FPR2	0	0.347644604	0.36	0.146	0
CEBPB	0	0.347256973	0.788	0.524	0
RNH1	0	0.345822923	0.79	0.524	0
RHOB	0	0.343882948	0.812	0.665	0
CST3	0	0.34329663	0.999	0.862	0
S100A13	0	0.342192662	0.296	0.058	0
UPP1	0	0.341308131	0.753	0.437	0
SCCPDH	0	0.340550999	0.435	0.13	0
CTSH	0	0.34005208	0.814	0.613	0
MIR3945HG	0	0.340028564	0.294	0.064	0
PSMA7	0	0.338824983	0.908	0.8	0
MDH1	0	0.338201142	0.615	0.36	0
PTMS	0	0.336336687	0.582	0.239	0
NUCB1	0	0.3362588	0.686	0.415	0
CD52	0	0.335790975	0.829	0.79	0
PHLDA3	0	0.334518811	0.31	0.039	0
RAB31	0	0.332290041	0.778	0.387	0
EIF4EBP1	0	0.332115629	0.58	0.255	0
GPX3	0	0.330359966	0.288	0.058	0
AGRP	0	0.327296628	0.254	0.033	0
ATP6V1B2	0	0.326933875	0.637	0.323	0
VDAC1	0	0.326879812	0.725	0.449	0
ARL4A	0	0.326536897	0.567	0.284	0
DNASE2	0	0.325840798	0.456	0.173	0
BHLHE41	0	0.324147339	0.332	0.061	0
ANXA1	0	0.323836264	0.953	0.878	0
C3AR1	0	0.323507836	0.463	0.175	0
BLVRB	0	0.322358639	0.605	0.318	0
FCGR1A	0	0.321879844	0.448	0.163	0
OSCAR	0	0.321530581	0.423	0.136	0
YWHAH	0	0.321333508	0.749	0.436	0
ATP5G3	0	0.320810729	0.907	0.821	0
CTNNB1	0	0.320483747	0.566	0.289	0
IDH1	0	0.320246026	0.4	0.119	0
C4orf48	0	0.319695811	0.687	0.401	0
MPP1	0	0.318275236	0.516	0.213	0
SORT1	0	0.3179106	0.414	0.122	0
PPIC	0	0.316828842	0.266	0.035	0
NME2	0	0.316385443	0.946	0.895	0
CD14	4.11E-238	0.31606619	0.615	0.316	1.08E-233
OAZ1	0	0.314735802	0.996	0.987	0
LILRB4	0	0.313765588	0.369	0.169	0
SH3BGRL	0	0.312225372	0.841	0.675	0
MT-CO2	0	0.312160241	0.998	1	0
SCPEP1	0	0.311749132	0.534	0.259	0
RENBP	0	0.311237627	0.436	0.136	0
AKR1C2	0	0.309964911	0.123	0.017	0
SQRDL	0	0.309963469	0.553	0.271	0
TPP1	0	0.30961933	0.68	0.385	0
PHLDA1	8.09E-305	0.306832553	0.415	0.212	2.13E-300
CTSS	0	0.306178317	0.965	0.772	0
MGAT1	0	0.3057472	0.726	0.447	0
POMP	0	0.305695447	0.861	0.698	0
SCARB2	0	0.305044768	0.468	0.186	0
IGFBP2	0	0.305010017	0.171	0.046	0
SOAT1	0	0.304280703	0.469	0.206	0
CD164	0	0.303570818	0.786	0.565	0
GPD1	0	0.302984993	0.217	0.016	0
HPGD	0	0.302783252	0.395	0.121	0
ATP6AP2	0	0.301748268	0.726	0.481	0
GNPTG	0	0.301686842	0.58	0.293	0
AKR1B1	0	0.301275689	0.482	0.257	0
FAM96A	0	0.301118698	0.667	0.388	0
SPG21	0	0.299252464	0.618	0.33	0
PSMA6	0	0.298847974	0.761	0.542	0
LHFPL2	0	0.298737507	0.292	0.062	0
NMB	0	0.298450565	0.226	0.055	0
STAC	0	0.29827538	0.316	0.044	0
TMED10	0	0.297902571	0.769	0.54	0
SLC1A3	0	0.296433732	0.318	0.091	0
HBEGF	1.18E-294	0.296353748	0.485	0.228	3.11E-290
RND3	0	0.29601817	0.151	0.018	0
ALDH1A1	0	0.295972867	0.306	0.064	0
ADAM17	0	0.29518962	0.438	0.166	0
DEFB1	0	0.294908919	0.191	0.028	0
DBNDD2	0	0.294582217	0.444	0.158	0
ACOT2	0	0.292740687	0.357	0.086	0
GCA	0	0.292235912	0.598	0.333	0
PLTP	0	0.290241672	0.166	0.035	0
LAMTOR1	0	0.289591921	0.766	0.519	0
VMO1	0	0.28934353	0.299	0.083	0
SLC31A1	0	0.289104408	0.385	0.11	0
ARRDC4	0	0.288771525	0.314	0.067	0
BLVRA	0	0.288701702	0.53	0.243	0
PLA2G16	0	0.286233231	0.399	0.172	0
REEP5	0	0.285924073	0.79	0.572	0
IER3	7.72E-151	0.285121818	0.41	0.28	2.04E-146
PEPD	0	0.284950565	0.503	0.233	0
GPCPD1	0	0.284204152	0.631	0.347	0
ALDOA	0	0.28321879	0.972	0.949	0
MITF	0	0.281832699	0.338	0.069	0
MME	0	0.281487889	0.234	0.028	0
KCNMA1	0	0.281292039	0.282	0.055	0
CAT	0	0.280917851	0.532	0.287	0
LY6E	0	0.280913256	0.764	0.715	0
FHL1	0	0.280448881	0.263	0.062	0
COLGALT1	0	0.280156537	0.411	0.135	0
RP5-839B4.8	0	0.279527994	0.26	0.031	0
COLEC12	0	0.27881027	0.272	0.037	0
EML4	0	0.278587632	0.669	0.418	0
LAPTM5	0	0.278137379	0.987	0.942	0
ID3	0	0.278022818	0.272	0.116	0
TMED5	0	0.277048396	0.598	0.344	0
TCF7L2	0	0.27637483	0.362	0.108	0
LAMTOR2	0	0.276093069	0.622	0.356	0
PTPMT1	0	0.27598064	0.401	0.15	0
HSD3B7	0	0.275829021	0.275	0.031	0
LEPROT	0	0.275575323	0.504	0.232	0
TMEM14C	0	0.274213325	0.657	0.365	0
PTAFR	0	0.273872161	0.414	0.151	0
SLC16A3	0	0.273775699	0.61	0.337	0
CD59	0	0.273546422	0.544	0.362	0
MGST1	0	0.273286373	0.342	0.175	0
RASGEF1B	0	0.269617942	0.472	0.239	0
AVPI1	0	0.269609201	0.365	0.116	0
CITED2	3.49E-265	0.268864442	0.615	0.406	9.20E-261
SLC15A3	0	0.268397456	0.369	0.11	0
SMCO4	0	0.267892446	0.528	0.247	0
SYNGR2	0	0.267892314	0.85	0.64	0
FOLR2	0	0.267673351	0.163	0.056	0
RNASEK	0	0.266973992	0.949	0.879	0
CYSTM1	0	0.266440089	0.451	0.213	0
RBM47	0	0.266137102	0.455	0.198	0
LYZ	1.00E-149	0.265754537	0.986	0.733	2.65E-145
NR1H3	0	0.265641918	0.235	0.052	0
DBI	0	0.265135478	0.899	0.797	0
TXNDC17	0	0.264855805	0.579	0.322	0
CAPZA2	0	0.264337608	0.683	0.427	0
ARHGAP10	0	0.264020368	0.354	0.1	0
AGPAT2	0	0.262788231	0.459	0.191	0
TMBIM4	0	0.262446711	0.658	0.401	0
RHEB	0	0.262378752	0.644	0.347	0
C19orf70	0	0.262374081	0.645	0.389	0
P2RX4	0	0.261583574	0.372	0.122	0
QSOX1	0	0.26017865	0.432	0.201	0
UBB	0	0.259659931	0.949	0.93	0
NDUFB2	0	0.259357471	0.87	0.755	0
ATP6V0E1	0	0.258633992	0.935	0.848	0
OPN3	0	0.257587665	0.403	0.143	0
CLTA	0	0.256917614	0.829	0.638	0
11-Sep	0	0.256713064	0.413	0.174	0
TNS3	0	0.256055256	0.309	0.074	0
RHBDD2	0	0.255532809	0.479	0.253	0
TAGLN2	0	0.255503348	0.955	0.915	0
S100A4	0	0.254889982	0.979	0.958	0
TMSB4X	0	0.254443077	1	0.994	0
A2M	0	0.253942161	0.234	0.068	0
NRP1	0	0.253895007	0.261	0.048	0
ABL2	0	0.25276283	0.294	0.093	0
TCEB1	0	0.252435142	0.632	0.407	0
SPNS1	0	0.25214357	0.426	0.187	0
SLAMF8	0	0.252064657	0.312	0.082	0
TUBA1C	0	0.251994735	0.57	0.298	0
DYNLL1	0	0.251861899	0.869	0.778	0
PAPSS1	0	0.25182072	0.437	0.19	0
TFEC	0	0.251092993	0.394	0.134	0
POR	0	0.250259794	0.383	0.148	0
TRPV2	0	0.250008154	0.406	0.176	0
TC2N	0	-0.250011292	0.004	0.151	0
GAPDH	0	-0.250053365	0.993	0.994	0
SP100	0	-0.250870957	0.39	0.494	0
PTPN7	0	-0.251643176	0.057	0.234	0
CYFIP2	0	-0.251880613	0.041	0.223	0
TNFSF10	0	-0.253084492	0.136	0.26	0
HNRNPK	0	-0.25341409	0.702	0.778	0
RPLP0	0	-0.253533536	0.995	0.998	0
BTF3	0	-0.253900616	0.951	0.966	0
PRMT2	0	-0.254211631	0.301	0.408	0
RPS8	0	-0.254694933	0.995	0.997	0
PDE4D	0	-0.255454074	0.034	0.185	0
G0S2	2.65E-36	-0.256139497	0.108	0.145	7.00E-32
OCIAD2	0	-0.256387508	0.023	0.196	0
CCNI	0	-0.257446081	0.833	0.9	0
IKZF3	0	-0.25749181	0.004	0.184	0
YWHAZ	0	-0.257507814	0.865	0.899	0
SYTL1	0	-0.258313126	0.026	0.207	0
FCMR	0	-0.258332015	0.038	0.194	0
TSPYL2	0	-0.258574236	0.094	0.226	0
GPSM3	0	-0.258630914	0.61	0.655	0
RUNX3	0	-0.259207668	0.063	0.247	0
HIST1H1D	0	-0.25997271	0.049	0.19	0
ARGLU1	0	-0.260147652	0.283	0.425	0
SLPI	0	-0.260178905	0.129	0.341	0
CREM	2.42E-267	-0.260525524	0.292	0.382	6.38E-263
HLA-C	0	-0.260527782	0.993	0.997	0
SSR2	0	-0.260597406	0.641	0.694	0
KLF6	2.66E-247	-0.26197044	0.866	0.903	7.01E-243
ANAPC16	0	-0.263505171	0.492	0.578	0
SMAP2	0	-0.263648445	0.297	0.425	0
GPBP1	0	-0.263882645	0.26	0.402	0
RPS9	0	-0.264436039	0.989	0.994	0
RPLP1	0	-0.264564404	0.999	0.999	0
ADD3	0	-0.265169079	0.12	0.288	0
PDCD4	0	-0.265418675	0.214	0.355	0
PRDX2	0	-0.266489037	0.155	0.308	0
9-Sep	0	-0.266522141	0.311	0.432	0
RASSF5	0	-0.266735985	0.2	0.368	0
SCML4	0	-0.266819038	0.002	0.177	0
SERPINB1	0	-0.267482535	0.671	0.645	0
TNF	1.05E-168	-0.26755306	0.192	0.218	2.76E-164
NFKBIZ	2.82E-218	-0.268140086	0.44	0.478	7.43E-214
RPL36A	0	-0.268368318	0.575	0.654	0
PCBP2	0	-0.271079481	0.807	0.875	0
SOCS1	0	-0.271223914	0.228	0.306	0
ANKRD44	0	-0.271609255	0.173	0.353	0
IL10RA	0	-0.272335528	0.345	0.471	0
LILRA5	0	-0.272617019	0.142	0.212	0
LINC00861	0	-0.273188595	0.003	0.165	0
PYHIN1	0	-0.273199473	0.004	0.178	0
ADGRG1	0	-0.274433329	0.006	0.137	0
PTMA	0	-0.274569558	0.998	0.998	0
UTRN	0	-0.274579028	0.178	0.327	0
ELF1	0	-0.275791777	0.467	0.572	0
EPC1	0	-0.275913454	0.285	0.436	0
RPS15	0	-0.276570148	0.995	0.997	0
SYNE1	0	-0.276782884	0.042	0.195	0
CD6	0	-0.276843892	0.01	0.172	0
HSPA1B	1.69E-78	-0.27768153	0.477	0.453	4.45E-74
EIF3F	0	-0.278768908	0.693	0.77	0
SRGN	0	-0.279315311	0.983	0.983	0
CHD1	0	-0.279317103	0.303	0.41	0
REL	3.11E-295	-0.27936189	0.507	0.548	8.19E-291
HSPA8	0	-0.282494157	0.903	0.93	0
RPS5	0	-0.282571485	0.979	0.986	0
LSP1	0	-0.283266467	0.647	0.774	0
HNRNPA3	0	-0.283886565	0.584	0.68	0
PTTG1	0	-0.284509375	0.063	0.17	0
ARL4C	0	-0.285276809	0.156	0.337	0
PRKCH	0	-0.285421375	0.09	0.242	0
WIPF1	0	-0.285608416	0.364	0.505	0
ELOVL5	0	-0.285886166	0.198	0.358	0
RORA	0	-0.286068815	0.03	0.189	0
GNB2L1	0	-0.286516547	0.988	0.992	0
VAMP5	0	-0.286657762	0.162	0.313	0
RPS2	0	-0.287907717	0.996	0.996	0
MAPRE2	0	-0.288305149	0.14	0.296	0
AC090498.1	0	-0.289114914	0.987	0.993	0
NR4A1	7.36E-146	-0.289500977	0.422	0.468	1.94E-141
CLU	0	-0.289922968	0.017	0.108	0
CLEC2D	0	-0.292044389	0.02	0.204	0
CEBPD	8.88E-200	-0.292044437	0.469	0.521	2.34E-195
DDX5	0	-0.292513708	0.91	0.948	0
RPS11	0	-0.293591316	0.933	0.962	0
IL2RB	0	-0.295282958	0.002	0.18	0
DAZAP2	0	-0.295796314	0.737	0.818	0
PNISR	0	-0.296752252	0.305	0.465	0
NACA	0	-0.296764703	0.983	0.99	0
SCGB1A1	3.02E-199	-0.297314764	0.213	0.303	7.97E-195
SRSF5	0	-0.297984054	0.571	0.655	0
EEF1B2	0	-0.298691805	0.954	0.975	0
KLF2	3.35E-270	-0.29894673	0.404	0.481	8.83E-266
RPL14	0	-0.299353187	0.991	0.994	0
SF1	0	-0.299660094	0.429	0.565	0
ITK	0	-0.300762571	0.005	0.194	0
ARHGAP15	0	-0.301095633	0.127	0.323	0
STMN1	4.82E-182	-0.301348356	0.453	0.232	1.27E-177
VCAN	5.04E-107	-0.302859694	0.43	0.292	1.33E-102
PIK3R1	0	-0.30333331	0.235	0.371	0
TUBA1A	0	-0.303461167	0.402	0.493	0
MBP	0	-0.30369355	0.339	0.464	0
AOAH	0	-0.303948125	0.146	0.324	0
TMA7	0	-0.304315249	0.868	0.927	0
KMT2E	0	-0.304538046	0.378	0.528	0
GLTSCR2	0	-0.304813658	0.479	0.588	0
RGS1	5.09E-127	-0.307196071	0.298	0.381	1.34E-122
AKNA	0	-0.307271931	0.098	0.305	0
RPL17	0	-0.30943673	0.913	0.943	0
TMEM2	0	-0.309444083	0.103	0.284	0
RPLP2	0	-0.310540122	0.992	0.994	0
HLA-F	0	-0.312308257	0.399	0.524	0
TAP1	0	-0.31305515	0.184	0.37	0
PIM2	0	-0.313686092	0.041	0.209	0
7-Sep	0	-0.314153263	0.503	0.6	0
MBNL1	0	-0.314369988	0.545	0.649	0
CFLAR	0	-0.315304226	0.323	0.493	0
CIRBP	0	-0.315707543	0.722	0.821	0
AES	0	-0.316277966	0.31	0.417	0
SH3KBP1	0	-0.316875577	0.182	0.403	0
ITM2C	0	-0.317490718	0.011	0.143	0
NAMPT	1.53E-265	-0.317755175	0.62	0.496	4.04E-261
RPS25	0	-0.318178127	0.986	0.99	0
RPL31	0	-0.318808547	0.9	0.941	0
RPS23	0	-0.319704828	0.993	0.995	0
FUS	0	-0.319906695	0.544	0.664	0
SERPINB9	0	-0.320297607	0.112	0.301	0
NR4A2	1.09E-204	-0.321833221	0.437	0.533	2.86E-200
RSRP1	0	-0.32494988	0.391	0.521	0
GIMAP4	0	-0.325099689	0.225	0.362	0
IKZF1	0	-0.325763962	0.205	0.4	0
RPL26	0	-0.326776491	0.989	0.992	0
JAK1	0	-0.326777169	0.439	0.582	0
CELF2	0	-0.328443444	0.439	0.584	0
PPP2R5C	0	-0.328730393	0.177	0.336	0
RGS2	9.22E-201	-0.329575355	0.363	0.485	2.43E-196
LAT	0	-0.330745227	0.059	0.249	0
HERPUD1	0	-0.331168483	0.543	0.622	0
HMGB1	0	-0.332006726	0.929	0.933	0
SUB1	0	-0.33364978	0.76	0.818	0
EZR	0	-0.334467639	0.401	0.569	0
CDKN1B	0	-0.335142999	0.165	0.366	0
EEF1A1	0	-0.336475401	0.999	0.998	0
CD55	0	-0.3369298	0.603	0.609	0
SCGB3A1	1.24E-251	-0.33827219	0.275	0.438	3.27E-247
RPL11	0	-0.340013352	0.998	0.998	0
RPS10	0	-0.342574132	0.979	0.987	0
EEF2	0	-0.34431511	0.878	0.945	0
FAM46C	0	-0.345526871	0.014	0.184	0
CDC42SE2	0	-0.345613223	0.151	0.368	0
PDE4B	0	-0.346048323	0.194	0.362	0
APOBEC3G	0	-0.347722273	0.084	0.273	0
ZAP70	0	-0.348671992	0.003	0.226	0
RPS19	0	-0.348688246	0.996	0.998	0
IL1R2	1.18E-209	-0.352524399	0.095	0.167	3.11E-205
ARHGEF1	0	-0.35254726	0.203	0.417	0
CLIC3	0	-0.35334873	0.006	0.145	0
PARP8	0	-0.355499163	0.106	0.298	0
RPL7A	0	-0.356517167	0.994	0.996	0
RPL32	0	-0.356593712	0.991	0.993	0
RBM39	0	-0.356821049	0.554	0.686	0
PLAC8	0	-0.360652174	0.122	0.297	0
RPS12	0	-0.361353793	0.994	0.996	0
RPL29	0	-0.362273357	0.986	0.991	0
UCP2	0	-0.362515377	0.516	0.616	0
6-Sep	0	-0.362880653	0.216	0.429	0
ITM2A	0	-0.363056104	0.006	0.197	0
SLC38A1	0	-0.363206627	0.016	0.261	0
RPS14	0	-0.364414838	0.992	0.994	0
HNRNPA2B1	0	-0.365161928	0.915	0.961	0
GBP5	0	-0.365567457	0.072	0.268	0
SPOCK2	0	-0.366463532	0.006	0.202	0
PSME1	0	-0.367578919	0.775	0.849	0
IFITM3	0	-0.36868215	0.652	0.726	0
EMB	0	-0.368728803	0.101	0.334	0
RPL24	0	-0.370039567	0.974	0.986	0
FKBP11	0	-0.371864301	0.025	0.212	0
UBC	0	-0.372126664	0.946	0.982	0
RPL37	0	-0.374563449	0.983	0.988	0
RPL21	0	-0.375320734	0.977	0.989	0
COTL1	0	-0.375973832	0.874	0.785	0
RPL19	0	-0.376592518	0.997	0.997	0
BIN2	0	-0.377411527	0.191	0.405	0
RPL18A	0	-0.377511999	0.992	0.996	0
RPL13A	0	-0.377661396	0.965	0.98	0
RPL10	0	-0.379394581	0.999	1	0
PRDM1	0	-0.381113328	0.085	0.306	0
FGL2	0	-0.381940254	0.252	0.382	0
LBH	0	-0.384852134	0.018	0.235	0
C12orf57	0	-0.385409507	0.389	0.505	0
ZFP36L1	0	-0.385804887	0.479	0.717	0
SARAF	0	-0.388509878	0.904	0.941	0
CFP	0	-0.38893513	0.146	0.277	0
RPL34	0	-0.391255262	0.988	0.992	0
RPS21	0	-0.391879304	0.979	0.984	0
BATF	0	-0.392577814	0.063	0.247	0
KIAA1551	0	-0.392699731	0.197	0.396	0
RPL4	0	-0.394004779	0.909	0.962	0
RPL10A	0	-0.394310231	0.967	0.983	0
HLA-B	0	-0.398979119	0.999	0.999	0
SKAP1	0	-0.399261752	0.015	0.263	0
ETS1	0	-0.399309015	0.011	0.25	0
FAM65B	0	-0.401437339	0.062	0.307	0
SRSF7	0	-0.403364144	0.511	0.616	0
CCL4L2	1.07E-74	-0.40350609	0.146	0.185	2.82E-70
RPS3A	0	-0.403990325	0.993	0.995	0
RPL18	0	-0.404120293	0.992	0.995	0
CD96	0	-0.404960836	0.004	0.241	0
SLC9A3R1	0	-0.40927549	0.166	0.372	0
C9orf142	0	-0.409557357	0.251	0.463	0
CNN2	0	-0.410592736	0.266	0.473	0
SAMSN1	0	-0.410963217	0.46	0.584	0
C12orf75	0	-0.412727775	0.011	0.228	0
SH2D2A	0	-0.414607	0.006	0.234	0
FYN	0	-0.415106798	0.038	0.295	0
H3F3B	0	-0.415276752	0.995	0.997	0
CD8B	0	-0.416757385	0.003	0.144	0
RPS18	0	-0.418448198	0.991	0.993	0
RPL13	0	-0.42042954	0.998	0.998	0
EEF1G	0	-0.421698171	0.81	0.911	0
SELL	0	-0.423104316	0.037	0.251	0
PSMB9	0	-0.427278572	0.508	0.637	0
RCSD1	0	-0.427393071	0.11	0.405	0
RHOH	0	-0.429762503	0.077	0.316	0
1-Sep	0	-0.432086618	0.01	0.285	0
RPL5	0	-0.432387139	0.971	0.987	0
FYB	0	-0.432729649	0.438	0.603	0
RPS7	0	-0.434801634	0.989	0.994	0
STK4	0	-0.434913989	0.314	0.549	0
TRAF3IP3	0	-0.437817085	0.031	0.336	0
AREG	9.23E-131	-0.440615421	0.407	0.478	2.43E-126
ACAP1	0	-0.441883924	0.045	0.334	0
CCND3	0	-0.442794714	0.367	0.556	0
RPL30	0	-0.447620676	0.994	0.995	0
SMCHD1	0	-0.450854328	0.263	0.508	0
TRBC1	0	-0.45120065	0.005	0.204	0
RPL6	0	-0.453576152	0.985	0.992	0
STK17A	0	-0.454274918	0.144	0.394	0
RPL35A	0	-0.455681175	0.981	0.989	0
IER2	0	-0.456809131	0.551	0.755	0
IRF1	0	-0.456969281	0.306	0.469	0
ANXA6	0	-0.457932763	0.129	0.389	0
APOBEC3A	0	-0.460618834	0.039	0.172	0
HNRNPA1	0	-0.461331286	0.877	0.958	0
CD3G	0	-0.461345569	0.009	0.236	0
C10orf54	0	-0.46691232	0.256	0.47	0
TUBA4A	0	-0.467104718	0.041	0.327	0
ZFP36	0	-0.470475061	0.867	0.943	0
ICAM3	0	-0.470857049	0.103	0.433	0
GZMM	0	-0.474683203	0.004	0.252	0
BIRC3	0	-0.475137055	0.11	0.292	0
STK17B	0	-0.476651934	0.389	0.627	0
TAGAP	0	-0.485745683	0.237	0.472	0
PNRC1	0	-0.48798956	0.715	0.881	0
ARHGDIB	0	-0.489851483	0.879	0.937	0
EEF1D	0	-0.490522351	0.934	0.981	0
TNFRSF1B	0	-0.498511214	0.266	0.493	0
SYTL3	0	-0.499386625	0.072	0.334	0
GIMAP7	0	-0.499473776	0.063	0.341	0
SPON2	0	-0.499869139	0.013	0.179	0
SYNE2	0	-0.501667059	0.01	0.254	0
BTG2	0	-0.502586463	0.379	0.557	0
ITGA4	0	-0.505704162	0.168	0.47	0
IFNG	0	-0.505716471	0.002	0.137	0
HMGB2	0	-0.509943462	0.31	0.459	0
RPS6	0	-0.515443217	0.985	0.993	0
HLA-A	0	-0.517347254	0.992	0.994	0
SLC2A3	0	-0.519525169	0.521	0.648	0
JUNB	0	-0.52026715	0.875	0.931	0
RPS15A	0	-0.521911198	0.99	0.994	0
RPS29	0	-0.522365992	0.918	0.948	0
HLA-E	0	-0.523361791	0.93	0.965	0
RPSA	0	-0.523680693	0.966	0.982	0
CYTIP	0	-0.537629554	0.405	0.639	0
LCK	0	-0.538298069	0.005	0.294	0
RPS27A	0	-0.550053445	0.994	0.997	0
SFTPC	0	-0.560995281	0.313	0.581	0
RPS26	0	-0.563258104	0.977	0.981	0
TRBC2	0	-0.563895665	0.006	0.293	0
RPS4X	0	-0.564451952	0.988	0.996	0
RPL3	0	-0.569159305	0.986	0.995	0
TNFAIP3	0	-0.574661837	0.439	0.588	0
RPL23A	0	-0.579038535	0.971	0.985	0
GNG2	0	-0.587447284	0.052	0.399	0
CD48	0	-0.607940867	0.184	0.569	0
RPS3	0	-0.610412147	0.992	0.995	0
IL7R	0	-0.624878502	0.369	0.324	0
KLRB1	0	-0.627427464	0.004	0.179	0
DUSP2	0	-0.639651779	0.299	0.554	0
HOPX	0	-0.641442004	0.042	0.295	0
IL2RG	0	-0.642553022	0.375	0.591	0
CXCR4	0	-0.650841203	0.441	0.661	0
RARRES3	0	-0.653782924	0.137	0.435	0
TSC22D3	0	-0.660892868	0.776	0.876	0
RPS27	0	-0.661281325	0.99	0.993	0
CD247	0	-0.669438019	0.004	0.295	0
HIST1H4C	0	-0.684001177	0.221	0.392	0
MALAT1	0	-0.684415531	0.992	0.998	0
FGFBP2	0	-0.686695699	0.003	0.174	0
CD8A	0	-0.688061514	0.003	0.191	0
FCN1	0	-0.690495738	0.23	0.32	0
RAC2	0	-0.691463508	0.545	0.746	0
PTPRC	0	-0.715547269	0.75	0.887	0
BTG1	0	-0.758264847	0.827	0.943	0
CD3D	0	-0.763932545	0.012	0.291	0
CD2	0	-0.764143191	0.024	0.331	0
ISG20	0	-0.775284189	0.064	0.463	0
LTB	0	-0.777863066	0.078	0.291	0
LIMD2	0	-0.786905273	0.175	0.601	0
S100A12	0	-0.794084622	0.045	0.161	0
KLRD1	0	-0.79878915	0.005	0.242	0
ZFP36L2	0	-0.807702282	0.698	0.865	0
S100A9	0	-0.843586619	0.77	0.425	0
DDIT4	0	-0.855142574	0.272	0.642	0
CTSW	0	-0.855792226	0.139	0.346	0
GZMH	0	-0.865480764	0.006	0.24	0
HBB	2.59E-138	-0.962234996	0.06	0.14	6.82E-134
CD7	0	-0.971569808	0.016	0.332	0
CCL4	0	-0.982517391	0.223	0.403	0
S100A8	0	-1.015258555	0.608	0.378	0
PTPRCAP	0	-1.017838218	0.014	0.409	0
PRF1	0	-1.033976708	0.004	0.287	0
CD3E	0	-1.115924345	0.011	0.367	0
CORO1A	0	-1.125096258	0.286	0.782	0
GZMA	0	-1.143434647	0.007	0.309	0
CST7	0	-1.198098707	0.048	0.421	0
CD69	0	-1.231715754	0.195	0.51	0
IFITM2	0	-1.28871426	0.445	0.844	0
GZMB	0	-1.310699595	0.007	0.278	0
IFITM1	0	-1.6815706	0.056	0.544	0
IL32	0	-1.693340882	0.03	0.398	0
CCL5	0	-1.883373468	0.035	0.383	0
NKG7	0	-1.982151848	0.06	0.396	0
GNLY	0	-2.007319459	0.016	0.217	0
