## Supplementary material for "Single-cell RNA-sequencing reveals profibrotic roles of distinct epithelial and mesenchymal lineages in pulmonary fibrosis": Mast_Cells_allimmune_.csv

	p_val	avg_logFC	pct.1	pct.2	p_val_adj
TPSAB1	0	3.858390246	0.989	0.019	0
CPA3	0	3.457604596	0.994	0.009	0
TPSB2	0	3.073025355	0.944	0.012	0
TPSD1	0	2.710041978	0.725	0.006	0
MS4A2	0	2.110858571	0.912	0.002	0
GATA2	0	2.05672783	0.872	0.003	0
CLU	2.74E-171	1.926183313	0.873	0.041	7.22E-167
KIT	0	1.92381262	0.899	0.005	0
CD69	6.07E-109	1.872740136	0.927	0.303	1.60E-104
HPGDS	0	1.76334716	0.916	0.104	0
LTC4S	0	1.550095159	0.83	0.051	0
VWA5A	0	1.534762139	0.826	0.081	0
HPGD	6.25E-235	1.525749173	0.756	0.289	1.65E-230
SLC18A2	0	1.520869859	0.776	0.004	0
IL1RL1	0	1.516652886	0.796	0.008	0
AREG	1.23E-59	1.421657064	0.769	0.429	3.24E-55
HDC	0	1.292925489	0.642	0.001	0
C1orf186	3.24E-140	1.207850304	0.703	0.014	8.54E-136
MALAT1	1.99E-201	1.170701869	1	0.994	5.24E-197
RGS1	5.42E-63	1.148202925	0.867	0.322	1.43E-58
ACSL4	0	1.139506582	0.8	0.276	0
RGS13	0	1.124740484	0.668	0.008	0
PTGS1	0	1.121453542	0.738	0.093	0
SOCS1	4.68E-203	1.109207778	0.669	0.252	1.23E-198
BTG2	2.00E-116	1.097339121	0.76	0.44	5.29E-112
FOSB	1.16E-109	1.073110099	0.856	0.501	3.05E-105
MAOB	0	0.998489422	0.652	0.003	0
TSC22D1	8.18E-120	0.998176676	0.562	0.141	2.16E-115
NR4A1	1.54E-66	0.979678063	0.693	0.436	4.07E-62
TNFAIP3	1.28E-73	0.9751874	0.708	0.491	3.38E-69
SLC2A3	3.09E-92	0.967612949	0.849	0.564	8.16E-88
BACE2	0	0.959459665	0.602	0.011	0
SAMSN1	6.37E-109	0.941213359	0.897	0.501	1.68E-104
TUBA1A	2.11E-117	0.938667834	0.632	0.433	5.57E-113
CD82	7.59E-243	0.929116251	0.719	0.228	2.00E-238
RAC2	2.32E-166	0.928385071	0.894	0.615	6.12E-162
JUN	1.89E-112	0.915122067	0.97	0.862	4.99E-108
SIGLEC6	0	0.907664911	0.582	0.002	0
LAPTM4A	0	0.907108699	0.934	0.688	0
GALC	0	0.897939146	0.609	0.153	0
TIMP3	2.29E-28	0.894670618	0.585	0.029	6.03E-24
BHLHE40	9.97E-126	0.887414102	0.742	0.369	2.63E-121
ZFP36	1.69E-106	0.867744931	0.979	0.894	4.46E-102
BIRC3	4.25E-57	0.858694624	0.434	0.173	1.12E-52
NSMCE1	0	0.85689833	0.602	0.218	0
H3F3B	0	0.851226918	1	0.996	0
PTGS2	1.80E-60	0.828722189	0.392	0.087	4.75E-56
NFKBIZ	2.42E-80	0.814174035	0.739	0.45	6.38E-76
RAB27B	0	0.806448518	0.514	0.013	0
LAT	6.96E-103	0.797374897	0.625	0.123	1.84E-98
RHOH	5.39E-91	0.781905618	0.648	0.159	1.42E-86
IER2	2.46E-80	0.780997797	0.815	0.624	6.49E-76
SYTL3	3.91E-73	0.779381973	0.609	0.163	1.03E-68
DDIT4	3.21E-52	0.778863455	0.686	0.404	8.48E-48
AKAP13	1.42E-145	0.775229882	0.837	0.571	3.76E-141
NFKBIA	3.41E-84	0.767507261	0.964	0.859	8.99E-80
FOXP1	1.52E-195	0.766050137	0.692	0.258	4.02E-191
RP11-354E11.2	0	0.756006972	0.501	0.001	0
LMNA	1.92E-75	0.751916166	0.866	0.654	5.06E-71
FOS	3.43E-78	0.748054984	0.984	0.944	9.04E-74
IDS	2.22E-227	0.747095956	0.722	0.421	5.85E-223
EGR1	6.11E-36	0.734225739	0.511	0.313	1.61E-31
RGS2	3.71E-40	0.730316258	0.763	0.404	9.78E-36
CD44	7.06E-153	0.707945091	0.96	0.836	1.86E-148
DUSP6	1.50E-99	0.705740845	0.509	0.258	3.95E-95
ANXA1	1.05E-115	0.704664584	0.984	0.925	2.76E-111
SELK	1.15E-117	0.703423449	0.662	0.534	3.03E-113
RANBP2	3.58E-72	0.702797583	0.539	0.34	9.45E-68
AHR	1.42E-106	0.699775894	0.653	0.318	3.76E-102
TESPA1	1.21E-285	0.679034982	0.518	0.028	3.19E-281
HSP90AB1	1.01E-158	0.672941564	0.996	0.943	2.67E-154
ZNF331	3.35E-35	0.668911584	0.526	0.341	8.82E-31
SLC26A2	0	0.668252563	0.424	0.065	0
RHOBTB3	5.50E-177	0.666967808	0.486	0.047	1.45E-172
TNFSF10	2.91E-79	0.664249831	0.505	0.177	7.67E-75
TNIK	5.90E-228	0.663377978	0.536	0.104	1.55E-223
GRAP2	1.41E-120	0.654146612	0.488	0.039	3.72E-116
PPP1R15A	5.19E-79	0.643150387	0.83	0.672	1.37E-74
ATP6V0A2	0	0.633019429	0.474	0.085	0
KLF6	6.25E-69	0.627685047	0.97	0.879	1.65E-64
ARHGEF6	2.44E-252	0.624513374	0.515	0.15	6.43E-248
GNPTAB	2.23E-165	0.61902453	0.601	0.251	5.88E-161
ADRB2	1.15E-146	0.616894949	0.442	0.116	3.02E-142
NFKB1	1.18E-55	0.609420643	0.455	0.261	3.11E-51
SLC45A3	0	0.607282094	0.428	0.009	0
REL	1.02E-60	0.60702776	0.71	0.52	2.69E-56
CTD-3252C9.4	2.64E-63	0.606082204	0.476	0.192	6.95E-59
MLPH	9.90E-112	0.603103501	0.504	0.129	2.61E-107
CNRIP1	0	0.591627231	0.418	0.047	0
3-Mar	5.75E-194	0.591552712	0.395	0.041	1.52E-189
BATF	3.63E-46	0.589185607	0.391	0.127	9.57E-42
LMO4	4.13E-179	0.588566175	0.525	0.262	1.09E-174
ABCC4	3.08E-249	0.582869395	0.431	0.037	8.13E-245
JUNB	1.25E-55	0.578689538	0.977	0.894	3.30E-51
MAST4	3.26E-116	0.578366559	0.389	0.028	8.60E-112
SMYD3	2.52E-265	0.573108722	0.471	0.054	6.64E-261
2-Sep	4.85E-159	0.567721118	0.678	0.427	1.28E-154
SDPR	1.37E-69	0.566412539	0.337	0.018	3.62E-65
SLC44A1	1.81E-109	0.564844583	0.535	0.182	4.77E-105
ITM2A	2.48E-32	0.561913784	0.482	0.071	6.53E-28
TMEM154	5.65E-110	0.559703088	0.449	0.07	1.49E-105
GCSAML	0	0.558213664	0.425	0.001	0
SQSTM1	9.57E-81	0.553628711	0.919	0.795	2.52E-76
NR4A2	1.09E-26	0.548671403	0.66	0.47	2.88E-22
SRGN	3.77E-83	0.545996224	0.999	0.983	9.94E-79
TNFAIP8	1.72E-110	0.539835945	0.546	0.261	4.54E-106
PTMA	4.31E-185	0.53649406	1	0.998	1.14E-180
ELL2	2.82E-69	0.532827588	0.516	0.271	7.44E-65
ITM2C	2.94E-22	0.530501336	0.482	0.055	7.76E-18
CALB2	0	0.529957694	0.352	0.001	0
TSPYL2	4.14E-53	0.527587737	0.405	0.139	1.09E-48
CDC42EP3	1.82E-73	0.520141305	0.522	0.282	4.80E-69
PTRF	2.10E-139	0.515945928	0.352	0.019	5.53E-135
GSTM3	4.17E-90	0.507353118	0.168	0.031	1.10E-85
NDEL1	4.24E-104	0.504208984	0.405	0.176	1.12E-99
TSC22D3	3.53E-51	0.501567275	0.919	0.812	9.31E-47
LEO1	5.14E-277	0.497162278	0.355	0.082	1.35E-272
HSPA1B	1.21E-12	0.495426053	0.598	0.467	3.18E-08
GMPR	1.73E-200	0.488754234	0.427	0.092	4.57E-196
CD9	8.65E-36	0.488238763	0.963	0.752	2.28E-31
FHL3	6.47E-156	0.484897949	0.464	0.158	1.71E-151
HSPA5	2.11E-48	0.483589843	0.696	0.678	5.55E-44
SKIL	1.62E-65	0.480854818	0.521	0.34	4.27E-61
CSF1	1.45E-29	0.48003949	0.288	0.097	3.83E-25
LIF	8.72E-231	0.479961612	0.304	0.005	2.30E-226
CIRBP	1.55E-108	0.479783424	0.913	0.756	4.09E-104
BTK	2.68E-199	0.477977368	0.512	0.241	7.08E-195
C1orf228	5.59E-136	0.477700971	0.412	0.117	1.47E-131
FXYD5	1.64E-128	0.474835035	0.963	0.909	4.32E-124
HS3ST1	4.15E-57	0.474545341	0.311	0.035	1.10E-52
NTRK1	0	0.474195294	0.364	0.001	0
ELF1	3.81E-87	0.474174038	0.722	0.503	1.00E-82
LPCAT2	1.18E-97	0.473423599	0.541	0.266	3.10E-93
C12orf57	2.59E-49	0.470534644	0.645	0.429	6.82E-45
CTTNBP2	3.42E-275	0.469037064	0.321	0.009	9.02E-271
OSBPL8	2.45E-69	0.462698495	0.623	0.401	6.46E-65
CCNI	2.23E-110	0.462350926	0.949	0.856	5.89E-106
GPR65	6.23E-80	0.455376161	0.492	0.285	1.64E-75
SWAP70	1.12E-103	0.451688971	0.448	0.192	2.96E-99
DLC1	1.11E-192	0.451523229	0.342	0.036	2.92E-188
UTS2	4.29E-125	0.450743772	0.136	0.011	1.13E-120
ARHGAP18	5.46E-63	0.450579541	0.698	0.524	1.44E-58
PAK1	2.01E-83	0.448683974	0.451	0.191	5.31E-79
NDFIP2	3.71E-83	0.448681229	0.348	0.026	9.79E-79
CNIH1	2.00E-113	0.447097755	0.575	0.402	5.26E-109
ELOVL5	1.38E-69	0.445258043	0.499	0.254	3.63E-65
ANKRD28	2.46E-57	0.444636528	0.491	0.272	6.48E-53
HNRNPA2B1	1.99E-78	0.444422797	0.979	0.931	5.26E-74
CLCN3	1.03E-138	0.444300358	0.402	0.116	2.72E-134
SARAF	1.54E-77	0.437900055	0.974	0.917	4.07E-73
HSD17B12	1.08E-112	0.43656589	0.496	0.259	2.84E-108
TESC	3.58E-92	0.436094575	0.425	0.081	9.44E-88
PHF20	7.01E-102	0.430811566	0.512	0.285	1.85E-97
GALNT6	3.40E-159	0.429283917	0.342	0.117	8.97E-155
TMEM233	6.77E-278	0.427987208	0.302	0	1.78E-273
KLRG1	7.70E-31	0.426011775	0.398	0.06	2.03E-26
NUTM2A-AS1	1.46E-129	0.423899876	0.437	0.189	3.84E-125
ALOX5	1.68E-43	0.419467077	0.753	0.55	4.44E-39
RPL5	1.93E-72	0.417768354	0.994	0.977	5.10E-68
RGS16	3.96E-29	0.416239532	0.183	0.03	1.04E-24
AHNAK	2.56E-35	0.415474576	0.793	0.655	6.74E-31
AKAP2	3.14E-126	0.413260572	0.335	0.036	8.29E-122
ADAM12	9.47E-192	0.412587071	0.337	0.015	2.50E-187
FAM46A	1.10E-54	0.412139508	0.411	0.206	2.90E-50
LAT2	1.22E-76	0.409733273	0.553	0.33	3.21E-72
RPL14	2.75E-84	0.4093286	1	0.992	7.25E-80
RPS4Y1	1.43E-33	0.407433156	0.586	0.511	3.78E-29
CNST	1.28E-102	0.405653009	0.397	0.137	3.37E-98
HLTF	1.36E-156	0.403516667	0.361	0.078	3.58E-152
PRKAR1A	4.62E-62	0.403053545	0.578	0.417	1.22E-57
STX3	3.53E-150	0.399939217	0.371	0.104	9.32E-146
RBM39	1.17E-52	0.398312984	0.716	0.601	3.10E-48
KIF13B	3.40E-82	0.398304391	0.368	0.146	8.98E-78
PBX1	0	0.397555099	0.277	0.002	0
VPS37B	4.82E-61	0.396750789	0.371	0.166	1.27E-56
ZC3H12A	3.08E-61	0.392883607	0.29	0.168	8.13E-57
KMT2E	1.29E-55	0.392509557	0.621	0.431	3.41E-51
DUSP1	2.10E-35	0.391300664	0.984	0.962	5.54E-31
RAB32	2.85E-82	0.390179419	0.475	0.252	7.51E-78
NUTM2B-AS1	3.16E-98	0.389575882	0.411	0.161	8.32E-94
ADGRE2	9.71E-39	0.389253649	0.429	0.195	2.56E-34
ABCC1	1.01E-121	0.386280062	0.359	0.108	2.65E-117
CDK15	0.001395647	0.385611844	0.3	0	1
HSPH1	3.28E-15	0.385545215	0.492	0.39	8.65E-11
RPL36AL	6.71E-91	0.385283468	0.964	0.928	1.77E-86
RPS4X	1.28E-49	0.384938889	1	0.991	3.37E-45
PRNP	1.44E-58	0.383896939	0.563	0.367	3.79E-54
STK17B	2.09E-36	0.383368065	0.655	0.474	5.52E-32
SRSF5	6.59E-54	0.383048107	0.693	0.601	1.74E-49
TDRD3	1.24E-81	0.382843516	0.334	0.092	3.28E-77
PTPN7	1.94E-53	0.380848495	0.409	0.118	5.13E-49
RHBDD2	3.05E-54	0.380198955	0.571	0.394	8.04E-50
TSEN54	1.19E-72	0.379520224	0.378	0.095	3.13E-68
DUSP10	3.57E-103	0.379402073	0.351	0.114	9.42E-99
FER	4.37E-167	0.378991612	0.332	0.058	1.15E-162
SLC24A3	0	0.378721476	0.308	0.001	0
VIM	1.79E-36	0.375552113	1	0.995	4.72E-32
LCP2	1.01E-44	0.374938537	0.66	0.484	2.66E-40
P2RX1	3.63E-123	0.374800611	0.354	0.068	9.58E-119
RASSF5	4.11E-61	0.374657804	0.459	0.259	1.08E-56
RPL11	4.28E-72	0.373660158	1	0.998	1.13E-67
KIAA1522	1.02E-307	0.372464425	0.274	0.014	2.70E-303
SYAP1	1.38E-37	0.372156101	0.435	0.322	3.63E-33
GSTM1	9.70E-41	0.37135361	0.224	0.146	2.56E-36
PROM1	0	0.370017415	0.247	0.001	0
CTNNBL1	7.01E-132	0.367547721	0.394	0.178	1.85E-127
DTNBP1	2.18E-116	0.366829081	0.284	0.132	5.75E-112
SYTL2	2.36E-42	0.36615622	0.302	0.041	6.23E-38
MCTP2	2.98E-47	0.365660035	0.322	0.043	7.86E-43
CREM	3.31E-22	0.365445868	0.424	0.324	8.74E-18
LINC00657	6.17E-57	0.364885281	0.448	0.279	1.63E-52
FCER1A	1.85E-05	0.361882667	0.372	0.052	0.488758986
SCGB3A1	4.83E-13	0.361621742	0.562	0.332	1.27E-08
RGS10	1.00E-40	0.361572199	0.665	0.573	2.65E-36
RPL24	1.45E-63	0.359927679	0.996	0.978	3.82E-59
FERMT2	2.59E-213	0.359841844	0.287	0.009	6.83E-209
STXBP6	0	0.355801712	0.281	0.003	0
CCL4L2	0.001214861	0.354980874	0.144	0.16	1
HSP90AA1	6.22E-28	0.353746155	0.989	0.969	1.64E-23
ACOT7	4.45E-34	0.350430312	0.371	0.208	1.17E-29
CD38	1.53E-34	0.349962709	0.244	0.069	4.04E-30
PRDX6	2.39E-64	0.34558747	0.746	0.63	6.31E-60
COL18A1	2.34E-230	0.34310508	0.271	0.01	6.18E-226
SMIM3	1.79E-31	0.342978681	0.401	0.186	4.71E-27
MT-ND2	2.98E-45	0.342687165	1	0.993	7.86E-41
PEBP1	4.45E-54	0.34203159	0.852	0.697	1.17E-49
KDM6B	3.93E-34	0.340616076	0.401	0.295	1.04E-29
YES1	1.43E-33	0.338936038	0.235	0.036	3.76E-29
TIPARP	4.24E-35	0.337635047	0.361	0.251	1.12E-30
ZBTB20	1.14E-63	0.335309623	0.304	0.081	3.00E-59
TMOD3	1.56E-59	0.335225793	0.489	0.378	4.12E-55
CHN2	1.89E-68	0.334606846	0.341	0.106	4.98E-64
RELB	3.40E-49	0.334014297	0.371	0.204	8.97E-45
PIK3R6	3.55E-185	0.329032248	0.281	0.027	9.37E-181
RSRP1	8.22E-28	0.328528457	0.579	0.437	2.17E-23
CCNH	3.93E-31	0.327612231	0.526	0.394	1.04E-26
NCOA4	6.58E-55	0.326239701	0.465	0.382	1.74E-50
ALS2	2.80E-192	0.325813051	0.267	0.032	7.39E-188
MBOAT7	1.94E-68	0.324885307	0.332	0.135	5.12E-64
MSRA	1.86E-86	0.324179466	0.437	0.264	4.90E-82
SKP1	1.40E-71	0.323534409	0.944	0.876	3.68E-67
DDX24	3.89E-45	0.323330651	0.588	0.487	1.02E-40
SLC7A5	6.92E-29	0.32124257	0.335	0.129	1.83E-24
LAX1	4.43E-64	0.321021081	0.251	0.024	1.17E-59
IL18	5.43E-39	0.320789749	0.456	0.315	1.43E-34
C21orf91	3.40E-88	0.31969145	0.3	0.084	8.97E-84
ARGLU1	4.96E-38	0.31959961	0.518	0.333	1.31E-33
GNB2L1	4.95E-55	0.318818862	0.999	0.99	1.31E-50
ATXN10	3.61E-67	0.318624897	0.408	0.228	9.51E-63
IL18R1	6.15E-60	0.318588729	0.3	0.051	1.62E-55
NACA	2.62E-53	0.318043706	0.997	0.986	6.90E-49
ARHGAP25	2.60E-66	0.314256332	0.32	0.136	6.86E-62
NEK1	9.51E-43	0.313254786	0.267	0.086	2.51E-38
IFITM2	9.63E-11	0.313081628	0.909	0.588	2.54E-06
NBAS	2.20E-96	0.312290742	0.318	0.094	5.81E-92
CD84	3.59E-30	0.31086735	0.451	0.246	9.47E-26
SNHG7	4.09E-36	0.310576988	0.424	0.268	1.08E-31
IL4R	1.05E-64	0.310224453	0.342	0.163	2.77E-60
SERINC3	1.73E-56	0.310081739	0.471	0.327	4.57E-52
KRT19	1.93E-28	0.308706563	0.203	0.015	5.10E-24
SKAP1	6.21E-21	0.306352494	0.362	0.103	1.64E-16
G3BP2	2.03E-40	0.305092282	0.478	0.326	5.36E-36
LYL1	7.23E-98	0.305051103	0.322	0.132	1.91E-93
ARMCX3	1.24E-61	0.304280548	0.408	0.222	3.28E-57
CD37	1.40E-36	0.303844317	0.87	0.809	3.71E-32
EEF1A1	1.08E-36	0.303271092	1	0.999	2.85E-32
GATA1	6.49E-286	0.303147068	0.241	0.001	1.71E-281
TNFRSF9	3.23E-20	0.302400586	0.143	0.016	8.53E-16
STK4	8.04E-30	0.30083561	0.534	0.398	2.12E-25
RPL34	1.23E-31	0.300581628	0.997	0.989	3.23E-27
MT-ND4L	9.61E-30	0.29980863	0.997	0.993	2.53E-25
MYADM	4.98E-20	0.299143229	0.542	0.5	1.31E-15
SPECC1	2.38E-90	0.298373217	0.29	0.066	6.29E-86
ATP2A3	1.54E-51	0.298068066	0.278	0.077	4.05E-47
AHI1	9.85E-61	0.297377798	0.285	0.109	2.60E-56
EMD	2.60E-44	0.296718723	0.494	0.388	6.87E-40
SNHG8	1.45E-32	0.296655894	0.602	0.517	3.82E-28
RPS27A	7.93E-36	0.296595602	1	0.995	2.09E-31
ENPP3	0	0.295663664	0.238	0.005	0
RP11-557H15.4	0	0.294993068	0.248	0.003	0
SNX29	2.10E-58	0.294567266	0.332	0.15	5.53E-54
PKIG	9.74E-84	0.292420027	0.244	0.027	2.57E-79
STAP1	7.51E-83	0.290792734	0.254	0.014	1.98E-78
PRKX	4.30E-64	0.290427889	0.28	0.113	1.13E-59
GLUL	2.62E-18	0.290190032	0.977	0.9	6.91E-14
AC020571.3	1.80E-103	0.288925961	0.201	0.006	4.76E-99
SRSF7	5.06E-21	0.28889687	0.582	0.549	1.33E-16
MEIS2	0	0.28823304	0.218	0.002	0
ARHGDIB	7.83E-33	0.28755281	0.949	0.9	2.07E-28
DHRS9	7.49E-42	0.287318258	0.255	0.07	1.98E-37
PNMT	1.64E-213	0.28631009	0.157	0.001	4.33E-209
SF1	2.12E-31	0.285351186	0.583	0.478	5.60E-27
SPINT2	4.59E-28	0.284454548	0.514	0.35	1.21E-23
BMP2K	6.41E-63	0.28439282	0.345	0.147	1.69E-58
ID2	3.38E-17	0.282879988	0.563	0.485	8.90E-13
PAG1	1.93E-29	0.280065989	0.437	0.32	5.08E-25
STAT3	1.98E-21	0.276924627	0.566	0.432	5.21E-17
RBMX	8.09E-36	0.276396252	0.456	0.351	2.13E-31
EFCAB14	1.65E-49	0.27541052	0.354	0.223	4.34E-45
SCGB1A1	4.68E-08	0.273652436	0.361	0.245	0.001233446
LDHB	6.86E-21	0.270984453	0.773	0.623	1.81E-16
RAB37	7.83E-54	0.270786629	0.257	0.031	2.07E-49
CSF2RB	3.96E-63	0.269371334	0.321	0.142	1.04E-58
CELF2	3.31E-24	0.267930971	0.591	0.491	8.73E-20
LXN	6.59E-90	0.267051278	0.218	0.045	1.74E-85
NFE2L2	1.24E-23	0.266733232	0.529	0.464	3.26E-19
CSRNP1	9.31E-25	0.266485491	0.385	0.265	2.45E-20
RPL30	4.98E-27	0.26565397	0.999	0.995	1.31E-22
P2RY14	1.57E-34	0.264039965	0.23	0.026	4.13E-30
BEX4	1.50E-33	0.262519111	0.438	0.288	3.95E-29
ITGAV	1.05E-35	0.262357433	0.275	0.153	2.77E-31
TACC1	4.75E-29	0.26226094	0.402	0.29	1.25E-24
RPL7	4.33E-34	0.26203209	0.984	0.958	1.14E-29
CRLF2	4.22E-37	0.261822217	0.183	0.006	1.11E-32
TNFRSF4	1.35E-06	0.261658039	0.24	0.031	0.035506712
EIF4B	1.50E-27	0.26148058	0.569	0.494	3.96E-23
SFPQ	7.56E-24	0.260098312	0.545	0.454	1.99E-19
NDUFA4	3.22E-40	0.259588162	0.939	0.902	8.48E-36
PRPS2	5.16E-75	0.259570086	0.275	0.124	1.36E-70
EPB41L1	3.34E-89	0.259513797	0.25	0.079	8.80E-85
EEF1G	9.72E-28	0.259289006	0.927	0.846	2.56E-23
CRBN	1.28E-49	0.256839956	0.328	0.176	3.37E-45
PRKD3	8.28E-72	0.256336846	0.277	0.091	2.18E-67
CAMLG	8.69E-46	0.256268316	0.378	0.264	2.29E-41
ST3GAL4	6.25E-119	0.25477674	0.234	0.034	1.65E-114
SBDS	3.86E-35	0.253834545	0.431	0.346	1.02E-30
EIF4A2	3.44E-26	0.253409597	0.625	0.558	9.09E-22
HSPA1A	3.71E-05	0.253262355	0.8	0.662	0.979787017
ZFP36L2	9.07E-11	0.252934102	0.859	0.758	2.39E-06
DDX3X	1.71E-19	0.251265062	0.553	0.482	4.52E-15
NUP98	2.50E-35	0.250113463	0.357	0.208	6.60E-31
CFLAR	6.96E-21	-0.250126592	0.195	0.388	1.84E-16
CMC1	1.45E-24	-0.250192895	0.108	0.284	3.82E-20
TXNDC17	3.13E-25	-0.251030081	0.248	0.488	8.24E-21
RAB10	9.85E-26	-0.251078027	0.252	0.484	2.60E-21
RBX1	1.59E-26	-0.251155197	0.451	0.664	4.20E-22
HACD4	1.53E-29	-0.251379369	0.086	0.323	4.04E-25
LILRA5	1.56E-23	-0.251486075	0.019	0.169	4.12E-19
HMGB2	1.02E-16	-0.25175744	0.234	0.366	2.69E-12
DUSP2	1.93E-06	-0.252968117	0.292	0.393	0.050932581
SLAMF8	1.26E-26	-0.253077096	0.023	0.23	3.32E-22
TSPAN14	1.21E-29	-0.25327605	0.113	0.337	3.19E-25
HOPX	1.50E-15	-0.25333166	0.049	0.136	3.96E-11
IL2RG	1.00E-14	-0.25428873	0.315	0.456	2.65E-10
TMEM167A	2.70E-28	-0.254579923	0.187	0.442	7.13E-24
MIR3945HG	1.12E-25	-0.255481209	0.031	0.212	2.96E-21
BHLHE41	1.89E-28	-0.255533169	0.029	0.235	4.99E-24
RNH1	1.31E-24	-0.255682595	0.494	0.695	3.44E-20
MT1E	2.70E-09	-0.255713507	0.066	0.121	7.11E-05
WARS	2.95E-18	-0.25577753	0.158	0.329	7.78E-14
MPHOSPH6	1.98E-30	-0.255793196	0.086	0.317	5.22E-26
APRT	7.90E-26	-0.256060308	0.431	0.67	2.08E-21
ADM	4.67E-23	-0.256330683	0.016	0.162	1.23E-18
GPSM3	1.31E-25	-0.257052582	0.401	0.629	3.45E-21
UBA52	2.99E-38	-0.257087587	0.987	0.985	7.88E-34
AKR1B1	6.96E-24	-0.257295721	0.198	0.402	1.84E-19
GABARAP	5.61E-31	-0.257399847	0.987	0.981	1.48E-26
TIMM8B	9.11E-29	-0.257956316	0.167	0.408	2.40E-24
CIB1	1.14E-27	-0.258105091	0.561	0.717	3.02E-23
TLR4	3.44E-28	-0.258483515	0.081	0.298	9.08E-24
UBE2E2	4.05E-32	-0.258502502	0.061	0.31	1.07E-27
DBNDD2	1.86E-30	-0.259089624	0.111	0.342	4.91E-26
ATP6AP1	2.46E-23	-0.260164821	0.392	0.607	6.49E-19
FOLR2	1.27E-19	-0.260924565	0.014	0.125	3.35E-15
CCR1	1.22E-27	-0.262102631	0.023	0.231	3.22E-23
AGRP	4.77E-25	-0.262107882	0.029	0.175	1.26E-20
COX8A	2.11E-32	-0.26234609	0.832	0.903	5.57E-28
RPS27	2.36E-17	-0.262386727	1	0.991	6.23E-13
HERPUD1	4.78E-14	-0.262736855	0.404	0.574	1.26E-09
ADAP2	2.29E-27	-0.263476902	0.026	0.243	6.04E-23
RPS19	6.30E-28	-0.263573563	1	0.997	1.66E-23
LIMD2	1.03E-15	-0.264214985	0.195	0.333	2.72E-11
SLC15A3	3.02E-31	-0.264746577	0.043	0.277	7.96E-27
PDE4DIP	3.91E-29	-0.265918847	0.106	0.335	1.03E-24
AIM1	2.82E-30	-0.266340254	0.044	0.267	7.43E-26
COLGALT1	9.32E-33	-0.26649005	0.066	0.313	2.46E-28
IVNS1ABP	2.82E-24	-0.266854483	0.194	0.415	7.45E-20
PSMB10	4.16E-27	-0.267116797	0.321	0.57	1.10E-22
COX7B	7.48E-29	-0.267410577	0.658	0.79	1.97E-24
PRDM1	1.21E-24	-0.268180192	0.016	0.167	3.19E-20
AVPI1	1.37E-31	-0.26916394	0.053	0.276	3.60E-27
OASL	2.95E-29	-0.269804671	0.034	0.232	7.79E-25
COX5A	9.02E-31	-0.269826769	0.679	0.817	2.38E-26
YWHAB	9.98E-37	-0.269895169	0.809	0.916	2.63E-32
TUBA1B	4.45E-16	-0.270886923	0.864	0.831	1.17E-11
CH25H	3.53E-21	-0.270927088	0.017	0.119	9.31E-17
ERP29	1.06E-29	-0.271243413	0.442	0.681	2.79E-25
DOCK8	1.60E-25	-0.271342149	0.265	0.497	4.22E-21
OAS1	1.88E-30	-0.271619423	0.037	0.255	4.96E-26
MGST1	3.15E-21	-0.271848118	0.117	0.283	8.30E-17
ABI3	4.97E-24	-0.272219129	0.014	0.221	1.31E-19
CNDP2	1.28E-32	-0.273186756	0.117	0.368	3.38E-28
CSF3R	5.45E-28	-0.273287587	0.029	0.209	1.44E-23
PTGER4	2.07E-28	-0.27330586	0.08	0.287	5.45E-24
AOAH	2.62E-27	-0.273388104	0.021	0.214	6.92E-23
MAP2K1	5.43E-33	-0.274506852	0.088	0.335	1.43E-28
TUBA1C	1.32E-23	-0.274809527	0.258	0.473	3.48E-19
RAB20	1.06E-28	-0.278028397	0.146	0.364	2.78E-24
MYO1F	2.25E-31	-0.278732252	0.123	0.362	5.95E-27
MDH1	1.32E-24	-0.278841395	0.31	0.525	3.49E-20
REEP3	1.66E-34	-0.278886565	0.051	0.315	4.38E-30
MINOS1	5.32E-27	-0.279430411	0.228	0.488	1.40E-22
SLC31A1	1.06E-32	-0.28025098	0.037	0.287	2.81E-28
RASSF4	2.90E-29	-0.280974098	0.024	0.244	7.65E-25
C20orf27	1.75E-34	-0.281208687	0.103	0.36	4.63E-30
TFEC	6.77E-34	-0.2812748	0.044	0.302	1.79E-29
PTPMT1	4.25E-34	-0.281322038	0.07	0.312	1.12E-29
SMAP2	2.16E-30	-0.282777467	0.131	0.346	5.70E-26
CLTA	4.10E-35	-0.284333273	0.596	0.761	1.08E-30
SLC43A2	1.09E-32	-0.284555514	0.064	0.287	2.88E-28
UCP2	7.30E-23	-0.285316285	0.35	0.555	1.93E-18
ATP1B3	6.13E-22	-0.285424191	0.341	0.591	1.62E-17
CLEC4A	3.44E-32	-0.285932088	0.034	0.27	9.08E-28
GBP1	3.97E-30	-0.286061937	0.037	0.234	1.05E-25
SLC1A3	2.24E-30	-0.286085104	0.039	0.237	5.92E-26
CORO1B	3.00E-31	-0.286152013	0.188	0.437	7.92E-27
CLEC4E	7.93E-30	-0.286210332	0.031	0.225	2.09E-25
NLRP3	2.29E-26	-0.287148849	0.036	0.184	6.03E-22
CXCL5	2.08E-13	-0.287238273	0.03	0.117	5.48E-09
CD247	7.72E-21	-0.287859527	0.014	0.112	2.04E-16
LINC00936	1.01E-26	-0.288391389	0.124	0.314	2.66E-22
CASP1	4.56E-33	-0.288456252	0.123	0.386	1.20E-28
LILRB1	5.17E-30	-0.289021859	0.027	0.24	1.36E-25
ZNF385A	2.53E-31	-0.290890918	0.021	0.271	6.67E-27
PDXK	2.56E-32	-0.291311691	0.131	0.377	6.75E-28
ETHE1	8.45E-34	-0.291423787	0.147	0.4	2.23E-29
RAB13	7.54E-27	-0.292458763	0.207	0.418	1.99E-22
MPEG1	4.76E-27	-0.292855481	0.019	0.219	1.26E-22
PPA1	1.34E-31	-0.293017189	0.126	0.353	3.54E-27
PSMA6	1.35E-30	-0.293225281	0.438	0.684	3.55E-26
SLA	4.42E-31	-0.294546682	0.184	0.429	1.17E-26
EFHD2	2.36E-33	-0.296144313	0.18	0.461	6.22E-29
LAMTOR1	1.12E-32	-0.296312704	0.447	0.678	2.95E-28
APP	4.45E-32	-0.296567579	0.056	0.265	1.17E-27
CSF2RA	7.69E-33	-0.297329554	0.037	0.271	2.03E-28
PCOLCE2	2.54E-28	-0.297556939	0.024	0.203	6.69E-24
B3GNT5	5.49E-28	-0.297679898	0.12	0.328	1.45E-23
TCF7L2	1.35E-33	-0.298412556	0.036	0.271	3.56E-29
MYD88	5.08E-37	-0.298893554	0.116	0.377	1.34E-32
RAC1	1.48E-40	-0.299133381	0.896	0.936	3.89E-36
SOAT1	1.08E-33	-0.299923464	0.124	0.376	2.85E-29
IFNGR1	4.18E-27	-0.300036592	0.338	0.57	1.10E-22
MEF2C	1.75E-28	-0.300628501	0.023	0.21	4.63E-24
RAB5C	8.25E-36	-0.300672866	0.317	0.6	2.18E-31
OPN3	1.72E-35	-0.300701179	0.061	0.311	4.54E-31
GLG1	4.67E-34	-0.301161226	0.031	0.286	1.23E-29
DNASE2	1.74E-35	-0.301188418	0.111	0.356	4.58E-31
MAN2B1	4.73E-35	-0.301369329	0.198	0.453	1.25E-30
CNIH4	8.30E-33	-0.301702658	0.18	0.451	2.19E-28
CALM1	2.38E-35	-0.301716223	0.963	0.962	6.29E-31
BID	4.65E-36	-0.302326184	0.126	0.399	1.23E-31
ATP5G3	4.84E-36	-0.303131399	0.812	0.876	1.28E-31
PSMB3	5.30E-37	-0.30387446	0.418	0.689	1.40E-32
RAB11FIP1	3.32E-31	-0.305221077	0.157	0.396	8.77E-27
MX1	4.44E-32	-0.305540483	0.037	0.239	1.17E-27
VMO1	1.31E-30	-0.305710725	0.04	0.222	3.45E-26
IGFBP2	2.74E-23	-0.30595995	0.026	0.126	7.23E-19
PRELID1	4.47E-32	-0.306314648	0.409	0.66	1.18E-27
1-Mar	5.09E-36	-0.306371083	0.046	0.302	1.34E-31
REEP5	1.38E-36	-0.306619543	0.459	0.713	3.65E-32
SCARB2	3.26E-35	-0.306851355	0.1	0.368	8.59E-31
LDHA	4.56E-32	-0.307106499	0.679	0.808	1.20E-27
SCD	7.51E-31	-0.308661099	0.047	0.245	1.98E-26
SPG21	4.67E-37	-0.308821241	0.215	0.516	1.23E-32
HM13	2.82E-30	-0.30953174	0.238	0.478	7.43E-26
SIRPA	1.60E-38	-0.309666931	0.103	0.389	4.22E-34
TGM2	7.75E-29	-0.309859416	0.021	0.196	2.05E-24
EML4	2.52E-28	-0.311364015	0.338	0.58	6.65E-24
SUMO3	2.35E-39	-0.312408656	0.175	0.478	6.19E-35
FUOM	6.04E-37	-0.312609595	0.147	0.416	1.59E-32
LAMP1	5.32E-29	-0.313955849	0.455	0.662	1.40E-24
C14orf2	3.47E-38	-0.31440538	0.602	0.767	9.16E-34
KLF4	2.16E-20	-0.314580457	0.3	0.543	5.71E-16
ID3	9.82E-28	-0.314784799	0.043	0.217	2.59E-23
SLC8A1	5.64E-37	-0.315935792	0.041	0.307	1.49E-32
CD52	4.49E-15	-0.317580471	0.904	0.814	1.19E-10
RPL27	3.11E-45	-0.31979536	0.961	0.962	8.19E-41
C20orf24	7.26E-39	-0.320777203	0.227	0.518	1.91E-34
SDC2	1.39E-29	-0.321041965	0.043	0.214	3.66E-25
RNF144B	1.51E-32	-0.321100809	0.026	0.234	3.97E-28
CD3D	1.19E-21	-0.322388365	0.02	0.115	3.13E-17
FKBP1A	5.36E-39	-0.3226292	0.718	0.823	1.41E-34
TXNIP	5.63E-24	-0.323095238	0.896	0.907	1.49E-19
AKIRIN2	6.20E-37	-0.323191127	0.247	0.523	1.63E-32
ARRB2	1.68E-38	-0.3234424	0.391	0.651	4.44E-34
RAP1B	2.98E-36	-0.324573776	0.394	0.662	7.85E-32
RP11-670E13.6	3.93E-34	-0.32476893	0.04	0.251	1.04E-29
LYAR	1.16E-36	-0.328123734	0.114	0.37	3.07E-32
SYNGR2	1.61E-35	-0.329237787	0.619	0.775	4.24E-31
HSPB1	2.99E-19	-0.3308312	0.786	0.772	7.88E-15
GIMAP4	2.06E-36	-0.330959481	0.037	0.278	5.43E-32
IL13RA1	6.34E-38	-0.332043658	0.034	0.31	1.67E-33
TAGAP	2.36E-25	-0.332135482	0.148	0.325	6.22E-21
ALDOA	5.32E-48	-0.33256307	0.961	0.964	1.40E-43
CD4	1.53E-40	-0.332994971	0.064	0.342	4.04E-36
BCAP31	5.55E-37	-0.332999317	0.525	0.719	1.46E-32
QSOX1	1.62E-39	-0.33354397	0.081	0.351	4.28E-35
GNG5	7.45E-46	-0.333700006	0.916	0.942	1.96E-41
GNB2	5.21E-45	-0.333755858	0.592	0.78	1.38E-40
PLEC	2.52E-37	-0.334137987	0.13	0.39	6.65E-33
CFP	4.92E-29	-0.334409365	0.02	0.196	1.30E-24
RMDN3	1.02E-35	-0.335870195	0.127	0.35	2.70E-31
ARL4A	2.09E-32	-0.336558746	0.224	0.466	5.52E-28
AQP9	1.29E-36	-0.337024928	0.039	0.274	3.40E-32
TNF	1.08E-22	-0.337290686	0.08	0.203	2.84E-18
KCNAB2	2.14E-43	-0.337950974	0.1	0.396	5.65E-39
GNG10	5.15E-40	-0.340696243	0.201	0.492	1.36E-35
HLA-DQB2	5.32E-28	-0.341341342	0.023	0.166	1.40E-23
STOM	1.44E-36	-0.342713632	0.124	0.383	3.81E-32
ADAMTSL4	4.39E-38	-0.342928211	0.037	0.315	1.16E-33
CREG1	1.94E-37	-0.344015068	0.225	0.497	5.11E-33
GABARAPL1	6.04E-36	-0.344326947	0.164	0.406	1.59E-31
ARPC2	3.50E-65	-0.345718299	0.943	0.974	9.24E-61
NCEH1	3.01E-41	-0.347275299	0.076	0.35	7.93E-37
CD53	1.08E-44	-0.347609345	0.488	0.751	2.86E-40
CD2	2.59E-26	-0.349045471	0.02	0.138	6.84E-22
CST7	4.82E-09	-0.349358905	0.184	0.184	0.000127113
CD36	2.03E-31	-0.350808263	0.044	0.23	5.36E-27
ARPC5	3.49E-50	-0.351116318	0.723	0.85	9.21E-46
S100A4	3.34E-30	-0.351495371	0.993	0.971	8.80E-26
CD81	7.54E-31	-0.352358276	0.322	0.53	1.99E-26
IL1R2	2.47E-24	-0.353593476	0.019	0.122	6.52E-20
PPP1CA	4.60E-45	-0.353693112	0.362	0.668	1.21E-40
CCL3L3	2.28E-16	-0.354465285	0.029	0.107	6.01E-12
GPR183	2.31E-15	-0.355635645	0.264	0.334	6.10E-11
HEXA	4.31E-41	-0.355889475	0.2	0.482	1.14E-36
OSCAR	1.69E-36	-0.356791061	0.029	0.321	4.47E-32
H2AFZ	6.92E-30	-0.356996034	0.679	0.779	1.83E-25
PLA2G7	6.15E-29	-0.357580331	0.034	0.189	1.62E-24
PLAC8	4.19E-30	-0.357989442	0.016	0.188	1.11E-25
SNX2	3.92E-38	-0.358187642	0.292	0.553	1.03E-33
APBB1IP	6.00E-45	-0.359137585	0.15	0.447	1.58E-40
IRF8	5.03E-40	-0.359244135	0.041	0.32	1.33E-35
EIF4EBP1	1.37E-45	-0.359904855	0.15	0.465	3.61E-41
FPR3	1.98E-38	-0.360307091	0.041	0.276	5.22E-34
PGLS	1.16E-45	-0.360497593	0.27	0.603	3.06E-41
GSN	2.42E-24	-0.360758398	0.652	0.644	6.40E-20
TIMP1	6.81E-12	-0.361030957	0.907	0.746	1.80E-07
ATP2B1	1.56E-40	-0.36192882	0.134	0.404	4.11E-36
ZNF706	5.30E-44	-0.36216233	0.449	0.704	1.40E-39
ENG	1.74E-44	-0.362709485	0.087	0.39	4.60E-40
AKR1C3	3.20E-33	-0.362889142	0.037	0.208	8.44E-29
RNF213	1.71E-38	-0.364230858	0.193	0.469	4.52E-34
RP11-598F7.3	3.84E-34	-0.364980901	0.034	0.249	1.01E-29
APIP	1.30E-42	-0.365187491	0.106	0.39	3.44E-38
HCLS1	4.63E-44	-0.365827077	0.437	0.695	1.22E-39
GAPDH	4.02E-49	-0.366139302	0.993	0.994	1.06E-44
PSMB8	1.83E-45	-0.36719045	0.245	0.557	4.83E-41
VAMP8	4.18E-54	-0.367273673	0.836	0.895	1.10E-49
PDE4B	1.86E-36	-0.36741192	0.053	0.258	4.90E-32
PDLIM1	2.35E-39	-0.368223679	0.081	0.311	6.19E-35
TNFAIP2	1.66E-42	-0.368622216	0.046	0.327	4.38E-38
CORO1C	5.42E-47	-0.369083529	0.13	0.438	1.43E-42
RPS16	2.78E-61	-0.370625084	0.994	0.99	7.34E-57
MT2A	2.13E-11	-0.370900316	0.84	0.748	5.61E-07
LILRB3	2.69E-42	-0.371883288	0.034	0.343	7.09E-38
ALCAM	2.20E-38	-0.372564273	0.106	0.368	5.80E-34
MCOLN1	3.55E-46	-0.372760255	0.104	0.4	9.38E-42
COMT	9.13E-44	-0.37330176	0.338	0.614	2.41E-39
CAT	5.68E-47	-0.374094798	0.138	0.446	1.50E-42
GNAI2	6.64E-48	-0.374160239	0.25	0.584	1.75E-43
TNFRSF1A	1.02E-43	-0.374332049	0.04	0.362	2.69E-39
GAA	9.73E-48	-0.375782808	0.077	0.391	2.57E-43
GPRIN3	3.38E-45	-0.376259934	0.073	0.366	8.90E-41
RBPJ	5.62E-44	-0.377341196	0.214	0.509	1.48E-39
LILRB2	3.90E-39	-0.378205027	0.037	0.27	1.03E-34
CD7	4.77E-18	-0.378206976	0.08	0.132	1.26E-13
ETS2	2.17E-30	-0.379232784	0.257	0.489	5.72E-26
PSMA7	1.81E-56	-0.379576289	0.75	0.87	4.79E-52
RPS9	4.01E-64	-0.380284535	0.986	0.991	1.06E-59
TPT1	5.46E-60	-0.380731868	0.999	0.998	1.44E-55
CHCHD10	7.85E-41	-0.380900299	0.462	0.684	2.07E-36
RBM47	1.87E-46	-0.382932218	0.054	0.364	4.94E-42
TRIM22	2.34E-47	-0.383572036	0.056	0.376	6.18E-43
SQRDL	3.31E-51	-0.387406652	0.107	0.454	8.73E-47
GLDN	2.29E-37	-0.387523943	0.044	0.271	6.04E-33
CXCL16	1.27E-33	-0.3877427	0.526	0.668	3.35E-29
HINT1	3.68E-57	-0.388404976	0.736	0.881	9.71E-53
ATOX1	1.38E-44	-0.390137709	0.243	0.539	3.64E-40
HLA-F	8.20E-49	-0.390236278	0.133	0.448	2.16E-44
ISG15	4.16E-32	-0.390544906	0.183	0.372	1.10E-27
CARD16	8.03E-44	-0.390613957	0.21	0.495	2.12E-39
ATP6V0B	3.72E-55	-0.391234628	0.833	0.897	9.82E-51
CLEC2B	2.91E-45	-0.391495853	0.208	0.541	7.69E-41
TCIRG1	1.88E-51	-0.395536317	0.204	0.545	4.95E-47
RNASE6	5.55E-45	-0.397039131	0.054	0.33	1.47E-40
IL3RA	1.70E-39	-0.397375117	0.104	0.312	4.49E-35
GCA	1.06E-43	-0.397441962	0.233	0.504	2.79E-39
SOCS3	2.23E-35	-0.400379614	0.127	0.351	5.89E-31
CCDC109B	6.79E-48	-0.401977888	0.046	0.392	1.79E-43
CD302	4.05E-47	-0.402045524	0.194	0.501	1.07E-42
ATP6V0D1	1.30E-50	-0.402557969	0.322	0.634	3.44E-46
PTPRCAP	9.76E-23	-0.403242882	0.063	0.16	2.58E-18
EVI2B	3.83E-49	-0.403764292	0.141	0.461	1.01E-44
LTB	1.95E-29	-0.404367463	0.043	0.157	5.14E-25
CCL4	0.000142461	-0.405000037	0.165	0.29	1
SH3BP5	1.33E-50	-0.406248023	0.077	0.393	3.50E-46
ITGB1	1.54E-49	-0.406618302	0.272	0.573	4.06E-45
ABCG1	2.85E-43	-0.407133214	0.097	0.35	7.52E-39
PTPRE	1.66E-44	-0.40926504	0.084	0.357	4.37E-40
RNF13	9.63E-54	-0.411917084	0.285	0.612	2.54E-49
KCTD12	7.64E-49	-0.413398703	0.047	0.367	2.01E-44
FGL2	2.92E-28	-0.41415502	0.146	0.301	7.69E-24
KYNU	1.01E-48	-0.414822611	0.051	0.367	2.66E-44
ACTN1	2.92E-49	-0.415179832	0.041	0.386	7.69E-45
HSPA6	1.48E-17	-0.415870562	0.036	0.126	3.90E-13
ISG20	3.00E-36	-0.417446041	0.026	0.212	7.92E-32
GK	1.39E-33	-0.419085494	0.251	0.481	3.66E-29
GPCPD1	8.05E-45	-0.419876667	0.234	0.531	2.12E-40
PNPLA6	7.60E-52	-0.421278514	0.091	0.401	2.00E-47
IER3	2.43E-20	-0.422698344	0.24	0.364	6.41E-16
LILRB4	9.49E-43	-0.42342587	0.03	0.299	2.50E-38
ATP6AP2	3.11E-55	-0.423624712	0.305	0.64	8.21E-51
ANPEP	2.89E-47	-0.425394544	0.086	0.348	7.62E-43
FAM96A	1.35E-58	-0.425784391	0.21	0.569	3.56E-54
PPIA	2.10E-98	-0.425866071	0.999	0.993	5.53E-94
TCEB2	9.70E-66	-0.427066603	0.874	0.918	2.56E-61
FCGR1A	1.92E-46	-0.427554015	0.037	0.347	5.06E-42
PAPSS2	1.64E-39	-0.429151511	0.049	0.252	4.32E-35
MFSD1	5.64E-54	-0.429376723	0.302	0.624	1.49E-49
THEMIS2	6.01E-56	-0.429397109	0.067	0.442	1.59E-51
PLXDC2	5.58E-48	-0.430618413	0.223	0.539	1.47E-43
EMP1	2.04E-30	-0.430693566	0.1	0.254	5.39E-26
SMCO4	2.57E-55	-0.432226386	0.061	0.429	6.79E-51
FCGR2B	7.64E-38	-0.433676119	0.036	0.227	2.01E-33
IFITM3	4.80E-28	-0.438518587	0.73	0.679	1.27E-23
GSTP1	1.03E-69	-0.43939491	0.892	0.949	2.72E-65
SELPLG	5.85E-57	-0.439601947	0.123	0.461	1.54E-52
MT1X	1.20E-13	-0.442677593	0.21	0.236	3.18E-09
TXN	1.86E-43	-0.442911647	0.883	0.891	4.91E-39
GMFG	4.24E-68	-0.446386736	0.415	0.746	1.12E-63
LAP3	1.70E-58	-0.448377583	0.174	0.519	4.48E-54
SCPEP1	9.39E-58	-0.450047373	0.087	0.437	2.48E-53
LY86	5.39E-53	-0.450326708	0.049	0.399	1.42E-48
IL10RA	4.59E-54	-0.4515569	0.056	0.395	1.21E-49
FPR2	7.79E-45	-0.453596228	0.037	0.285	2.05E-40
TNFSF13B	1.43E-50	-0.455600966	0.037	0.372	3.77E-46
CEBPB	8.72E-47	-0.456303922	0.471	0.694	2.30E-42
LRPAP1	3.90E-56	-0.458606151	0.33	0.626	1.03E-51
HN1	1.02E-58	-0.461686503	0.237	0.558	2.69E-54
PPT1	3.69E-58	-0.461813395	0.337	0.635	9.74E-54
ATP6V0C	4.76E-75	-0.461835488	0.917	0.938	1.25E-70
BCL2A1	1.22E-35	-0.462653892	0.318	0.63	3.23E-31
HNMT	1.62E-59	-0.464323214	0.071	0.432	4.27E-55
RNASET2	6.21E-64	-0.466691443	0.287	0.637	1.64E-59
PSMB9	3.30E-58	-0.466741425	0.21	0.559	8.71E-54
C1orf162	1.92E-49	-0.467276991	0.501	0.717	5.05E-45
LGALS9	1.84E-63	-0.468404008	0.215	0.557	4.84E-59
LY96	2.65E-62	-0.468561308	0.076	0.465	6.99E-58
CCL20	5.76E-18	-0.468964632	0.023	0.137	1.52E-13
FCER1G	4.55E-52	-0.472771509	0.986	0.915	1.20E-47
PTPRC	5.53E-48	-0.474031433	0.588	0.802	1.46E-43
PLSCR1	1.50E-61	-0.474047717	0.213	0.566	3.95E-57
PLEK	2.66E-50	-0.477512653	0.168	0.442	7.01E-46
TIMP2	3.64E-62	-0.477556584	0.067	0.454	9.61E-58
MYDGF	3.98E-67	-0.482901376	0.272	0.638	1.05E-62
PYCARD	3.39E-63	-0.484308162	0.414	0.702	8.95E-59
CTSD	4.15E-31	-0.485433813	0.986	0.93	1.10E-26
ACTB	3.98E-84	-0.486443572	1	0.999	1.05E-79
JAML	2.09E-56	-0.487795289	0.043	0.406	5.52E-52
NOP10	4.60E-69	-0.488178863	0.625	0.8	1.21E-64
CITED2	3.31E-45	-0.48891104	0.257	0.542	8.74E-41
PECAM1	1.08E-61	-0.491772506	0.073	0.445	2.84E-57
OAZ1	2.92E-120	-0.491807991	0.986	0.993	7.71E-116
ABHD5	1.67E-57	-0.495246426	0.103	0.402	4.40E-53
STXBP2	2.05E-46	-0.496555375	0.412	0.619	5.40E-42
MYL6	1.33E-94	-0.497190413	0.994	0.995	3.52E-90
BLVRB	1.12E-59	-0.498926975	0.168	0.504	2.97E-55
S100A6	7.80E-57	-0.499022974	0.997	0.99	2.06E-52
IFI27	2.87E-15	-0.499570466	0.034	0.108	7.57E-11
SAT1	3.12E-52	-0.499804413	0.991	0.983	8.23E-48
GYPC	2.49E-64	-0.499931383	0.158	0.501	6.56E-60
CECR1	7.24E-58	-0.501982444	0.043	0.435	1.91E-53
CD86	4.76E-54	-0.50238294	0.036	0.408	1.26E-49
PPARG	2.96E-58	-0.504868408	0.057	0.378	7.81E-54
PRF1	2.14E-24	-0.507185632	0.004	0.109	5.65E-20
FTH1	2.14E-50	-0.509050199	1	1	5.64E-46
TNFRSF1B	2.97E-54	-0.510233036	0.037	0.353	7.83E-50
CD3E	4.95E-31	-0.516421996	0.016	0.143	1.30E-26
ACTG1	9.99E-95	-0.517559209	0.984	0.988	2.63E-90
PGD	1.51E-67	-0.517755821	0.284	0.615	3.98E-63
SNX10	6.24E-66	-0.519819028	0.258	0.608	1.64E-61
LGALS3BP	1.79E-51	-0.520879897	0.027	0.309	4.73E-47
PSME2	2.01E-68	-0.521357394	0.368	0.691	5.30E-64
H2AFY	1.21E-79	-0.52233976	0.388	0.732	3.20E-75
ATP6V1B2	1.76E-72	-0.522758062	0.127	0.527	4.63E-68
FABP3	7.97E-32	-0.523289438	0.034	0.179	2.10E-27
ARPC1B	1.04E-113	-0.524216867	0.832	0.949	2.75E-109
CSF1R	1.74E-53	-0.524434699	0.036	0.365	4.59E-49
ATP5E	2.64E-116	-0.528725452	0.966	0.98	6.95E-112
HEXB	9.69E-67	-0.528867762	0.337	0.636	2.56E-62
TKT	1.99E-69	-0.529318128	0.408	0.685	5.26E-65
GPX1	2.27E-63	-0.529520027	0.981	0.95	6.00E-59
LAMP2	6.27E-73	-0.529954629	0.118	0.52	1.65E-68
FGR	3.21E-72	-0.537486951	0.157	0.542	8.47E-68
MGAT1	1.01E-76	-0.537685309	0.238	0.629	2.66E-72
ACSL1	9.46E-67	-0.54008535	0.113	0.468	2.49E-62
EREG	2.30E-29	-0.542565556	0.081	0.241	6.08E-25
GSTO1	3.68E-75	-0.545034242	0.464	0.731	9.71E-71
NUPR1	6.79E-43	-0.551554091	0.057	0.286	1.79E-38
NPC2	8.30E-83	-0.55168941	0.947	0.947	2.19E-78
GZMA	4.03E-30	-0.551938512	0.011	0.119	1.06E-25
FYB	4.78E-71	-0.551995225	0.147	0.503	1.26E-66
EVL	4.21E-69	-0.554841269	0.097	0.451	1.11E-64
NAMPT	1.96E-44	-0.554952788	0.327	0.578	5.17E-40
LGALS3	5.48E-42	-0.55526096	0.96	0.92	1.45E-37
DOK2	5.18E-79	-0.555938874	0.108	0.538	1.37E-74
G0S2	1.79E-23	-0.556966593	0.056	0.122	4.72E-19
RNF149	9.98E-73	-0.557020408	0.369	0.692	2.63E-68
CSTA	1.63E-72	-0.557766221	0.071	0.481	4.29E-68
HCK	1.78E-66	-0.558144769	0.047	0.468	4.69E-62
LGMN	4.44E-46	-0.566218641	0.04	0.288	1.17E-41
CTSA	3.60E-79	-0.567455775	0.14	0.547	9.49E-75
RBP4	6.23E-38	-0.567584644	0.036	0.208	1.64E-33
LRP1	2.14E-70	-0.56790059	0.057	0.469	5.65E-66
CES1	6.09E-43	-0.575582104	0.044	0.244	1.61E-38
SLC31A2	8.95E-80	-0.5768371	0.107	0.531	2.36E-75
RHOB	1.25E-59	-0.585984707	0.669	0.759	3.30E-55
CXCL8	8.25E-24	-0.587790179	0.077	0.255	2.18E-19
DAB2	4.04E-76	-0.587993292	0.114	0.512	1.07E-71
APOC4-APOC2	7.41E-13	-0.592931147	0.16	0.158	1.95E-08
TGFBI	2.56E-70	-0.596336464	0.061	0.439	6.75E-66
THBD	2.75E-60	-0.602431286	0.041	0.335	7.26E-56
IFI30	1.23E-80	-0.603734759	0.143	0.547	3.24E-76
SERF2	2.20E-153	-0.603774251	0.993	0.994	5.80E-149
ZYX	4.70E-98	-0.607120537	0.287	0.7	1.24E-93
PILRA	1.89E-73	-0.609585821	0.05	0.485	4.99E-69
GLIPR2	2.27E-89	-0.61045826	0.288	0.666	5.98E-85
LGALS1	4.71E-74	-0.610519849	0.924	0.935	1.24E-69
LIPA	1.43E-66	-0.613154473	0.215	0.524	3.78E-62
BRI3	3.33E-84	-0.615665459	0.267	0.631	8.78E-80
LPL	9.72E-60	-0.618475636	0.077	0.38	2.56E-55
YWHAH	2.53E-77	-0.619127432	0.325	0.638	6.68E-73
GLIPR1	3.96E-87	-0.61937435	0.093	0.559	1.05E-82
HCST	5.17E-76	-0.620308515	0.361	0.696	1.36E-71
GLRX	1.22E-88	-0.626444568	0.225	0.639	3.21E-84
AP2S1	1.12E-108	-0.630700566	0.391	0.762	2.95E-104
CYTIP	4.13E-80	-0.632027244	0.078	0.495	1.09E-75
SLC7A7	7.71E-82	-0.633306591	0.058	0.514	2.03E-77
PLBD1	1.23E-79	-0.634981079	0.063	0.485	3.26E-75
CLEC7A	8.10E-82	-0.641286811	0.068	0.509	2.14E-77
B2M	4.79E-262	-0.643419514	1	1	1.26E-257
CFL1	1.96E-195	-0.643801137	0.979	0.992	5.17E-191
GZMB	8.48E-28	-0.646296344	0.019	0.107	2.24E-23
FPR1	2.55E-77	-0.646780751	0.063	0.451	6.73E-73
INHBA	4.33E-55	-0.647320208	0.033	0.267	1.14E-50
ANXA5	7.24E-127	-0.650112879	0.83	0.932	1.91E-122
HBEGF	9.91E-71	-0.653177165	0.047	0.395	2.61E-66
HLA-DQA2	1.04E-57	-0.654707249	0.037	0.288	2.75E-53
FLNA	6.96E-103	-0.657169743	0.275	0.711	1.84E-98
UPP1	5.87E-102	-0.664116127	0.165	0.643	1.55E-97
MGST3	2.18E-98	-0.666747758	0.639	0.818	5.76E-94
CORO1A	5.33E-62	-0.667313885	0.257	0.47	1.41E-57
LY6E	1.43E-90	-0.677576425	0.568	0.748	3.78E-86
APLP2	1.12E-107	-0.68473654	0.409	0.741	2.96E-103
GRINA	2.48E-110	-0.685770896	0.455	0.751	6.55E-106
CEBPD	4.97E-66	-0.688340719	0.261	0.491	1.31E-61
FCGR2A	2.47E-92	-0.698975459	0.127	0.541	6.53E-88
NCF2	8.44E-102	-0.702027523	0.093	0.586	2.22E-97
TNFSF13	6.45E-93	-0.70284455	0.113	0.519	1.70E-88
SERPING1	7.41E-66	-0.707475996	0.05	0.328	1.96E-61
IFITM1	2.88E-26	-0.720040538	0.18	0.235	7.60E-22
PSAP	2.76E-112	-0.72095179	0.966	0.963	7.29E-108
CTSH	1.46E-119	-0.721208366	0.419	0.744	3.85E-115
CPVL	1.34E-87	-0.726117182	0.051	0.501	3.53E-83
PDK4	2.48E-69	-0.732252403	0.066	0.364	6.54E-65
HLA-DMB	1.42E-100	-0.732820767	0.078	0.567	3.74E-96
LINC01272	6.73E-99	-0.734554714	0.093	0.545	1.78E-94
IL7R	9.33E-62	-0.737972683	0.071	0.356	2.46E-57
MSR1	5.70E-89	-0.738767565	0.063	0.473	1.50E-84
HLA-C	1.73E-183	-0.745288141	0.99	0.994	4.55E-179
CYBA	5.06E-249	-0.752151289	0.96	0.995	1.33E-244
RNASE1	1.15E-28	-0.753817236	0.26	0.285	3.03E-24
IL1RN	3.28E-59	-0.759150999	0.049	0.278	8.65E-55
SPI1	1.37E-131	-0.763321774	0.501	0.77	3.62E-127
COTL1	5.54E-121	-0.769017189	0.569	0.844	1.46E-116
TSPO	9.33E-144	-0.775138189	0.869	0.928	2.46E-139
TREM2	3.22E-87	-0.77850551	0.049	0.437	8.49E-83
GCHFR	7.46E-67	-0.782969347	0.221	0.49	1.97E-62
MAFB	3.51E-94	-0.784107267	0.106	0.502	9.25E-90
MMP19	1.25E-73	-0.785279707	0.054	0.377	3.30E-69
CCL2	1.65E-09	-0.785440612	0.106	0.12	4.34E-05
PFN1	8.85E-270	-0.794301138	0.996	0.996	2.33E-265
TYMP	8.40E-117	-0.794468239	0.342	0.711	2.22E-112
C15orf48	3.99E-63	-0.79603398	0.077	0.347	1.05E-58
HBB	2.96E-09	-0.798184811	0.164	0.088	7.81E-05
HLA-A	1.13E-182	-0.799644686	0.976	0.993	2.97E-178
TREM1	2.50E-106	-0.80143783	0.076	0.533	6.58E-102
IFI6	5.23E-85	-0.802334412	0.23	0.559	1.38E-80
HMOX1	7.20E-87	-0.803538686	0.07	0.45	1.90E-82
TFRC	1.23E-100	-0.805526061	0.098	0.517	3.25E-96
RAB31	1.06E-122	-0.805695412	0.107	0.641	2.80E-118
CSTB	4.74E-100	-0.807975302	0.949	0.944	1.25E-95
CYP27A1	3.23E-95	-0.808068896	0.063	0.464	8.53E-91
SAMHD1	1.03E-131	-0.808863267	0.126	0.687	2.71E-127
MNDA	4.24E-109	-0.810273637	0.078	0.566	1.12E-104
LST1	2.39E-115	-0.813899781	0.164	0.618	6.31E-111
IGSF6	3.68E-106	-0.827903688	0.067	0.543	9.71E-102
CST3	4.63E-119	-0.842818602	0.986	0.948	1.22E-114
SPP1	8.88E-07	-0.853804739	0.07	0.143	0.023417928
MS4A4A	9.64E-118	-0.855803295	0.087	0.57	2.54E-113
IL1B	2.35E-62	-0.868809923	0.047	0.292	6.20E-58
SOD2	2.63E-91	-0.875200185	0.344	0.618	6.93E-87
CXCL2	1.01E-45	-0.876189031	0.12	0.367	2.68E-41
TYROBP	1.39E-180	-0.881584277	0.984	0.941	3.68E-176
TMSB4X	0	-0.881627688	1	0.998	0
VCAN	8.21E-69	-0.884317018	0.08	0.383	2.16E-64
CXCR4	3.22E-102	-0.885066616	0.12	0.526	8.49E-98
IL32	3.73E-38	-0.886841581	0.037	0.166	9.83E-34
ALDH2	1.17E-119	-0.888467179	0.345	0.667	3.09E-115
THBS1	2.82E-50	-0.889260361	0.124	0.396	7.43E-46
LTA4H	2.98E-131	-0.892495217	0.211	0.654	7.86E-127
RGCC	1.20E-108	-0.898464313	0.459	0.73	3.16E-104
SLC11A1	1.47E-138	-0.911121719	0.14	0.655	3.87E-134
MS4A6A	4.88E-112	-0.914931925	0.097	0.529	1.29E-107
FCGRT	1.41E-179	-0.91530901	0.402	0.793	3.73E-175
CTSZ	3.30E-133	-0.918332712	0.144	0.636	8.71E-129
CFD	3.87E-119	-0.925160691	0.108	0.57	1.02E-114
CD14	1.61E-110	-0.929918573	0.081	0.51	4.25E-106
CTSB	8.26E-155	-0.931111026	0.886	0.92	2.18E-150
C5AR1	2.48E-125	-0.93753121	0.088	0.579	6.54E-121
FCN1	2.02E-68	-0.937648364	0.041	0.265	5.34E-64
CRIP1	9.53E-133	-0.958291958	0.863	0.911	2.51E-128
LSP1	8.66E-159	-0.961297626	0.181	0.699	2.28E-154
CYBB	1.69E-135	-0.981598142	0.114	0.63	4.46E-131
S100A11	8.46E-199	-0.982556291	0.989	0.982	2.23E-194
FCGR3A	1.78E-131	-0.990693351	0.076	0.579	4.69E-127
TMSB10	0	-0.991456464	0.999	0.998	0
CCL3	1.12E-61	-0.995665492	0.067	0.286	2.96E-57
S100A10	6.38E-193	-1.010215507	0.966	0.982	1.68E-188
CXCL3	3.90E-60	-1.011597182	0.108	0.435	1.03E-55
GPNMB	4.32E-116	-1.01450696	0.108	0.532	1.14E-111
ACP5	3.91E-120	-1.026178472	0.464	0.691	1.03E-115
RETN	7.97E-95	-1.026678543	0.041	0.38	2.10E-90
ITGB2	3.80E-189	-1.029102217	0.184	0.782	1.00E-184
NKG7	2.64E-33	-1.031772003	0.15	0.184	6.96E-29
OLR1	5.95E-139	-1.034654499	0.107	0.576	1.57E-134
CCL5	2.21E-40	-1.040033236	0.033	0.164	5.83E-36
FABP5	9.63E-120	-1.041749649	0.551	0.77	2.54E-115
HLA-DMA	3.35E-210	-1.044311181	0.419	0.818	8.84E-206
CTSC	6.97E-178	-1.046541472	0.524	0.824	1.84E-173
CTSS	8.40E-227	-1.052991303	0.625	0.897	2.22E-222
VSIG4	1.62E-139	-1.05319441	0.094	0.569	4.27E-135
CD163	4.01E-139	-1.060085099	0.087	0.581	1.06E-134
FBP1	2.25E-115	-1.062368393	0.525	0.697	5.92E-111
AIF1	1.31E-184	-1.066528606	0.254	0.752	3.46E-180
APOE	6.37E-52	-1.083428163	0.569	0.613	1.68E-47
HLA-B	0	-1.096838567	0.98	0.999	0
MS4A7	7.26E-205	-1.139262583	0.157	0.729	1.92E-200
ANXA2	1.38E-285	-1.156328898	0.733	0.942	3.64E-281
MCEMP1	9.18E-132	-1.158181184	0.096	0.521	2.42E-127
CTSL	1.69E-136	-1.191287227	0.231	0.623	4.45E-132
CD68	5.84E-216	-1.19252187	0.696	0.854	1.54E-211
GRN	1.33E-250	-1.236637795	0.706	0.888	3.50E-246
SERPINA1	1.72E-219	-1.285120753	0.562	0.828	4.54E-215
APOC1	1.51E-91	-1.320896221	0.715	0.717	3.98E-87
MRC1	2.86E-176	-1.334471361	0.104	0.622	7.55E-172
FTL	1.09E-243	-1.340613082	1	1	2.87E-239
IGKV3-20	1.37E-15	-1.35123536	0.127	0.062	3.61E-11
MARCO	7.89E-164	-1.3954806	0.107	0.559	2.08E-159
FN1	3.17E-80	-1.404428704	0.098	0.417	8.35E-76
CCL18	9.17E-61	-1.428659578	0.096	0.394	2.42E-56
S100A8	3.32E-96	-1.455080811	0.238	0.527	8.75E-92
FABP4	3.69E-44	-1.458492864	0.108	0.349	9.72E-40
HLA-DQB1	5.71E-298	-1.486357042	0.596	0.887	1.51E-293
HLA-DPB1	0	-1.515309438	0.766	0.952	0
HLA-DRB5	5.21E-281	-1.537839507	0.713	0.884	1.37E-276
HLA-DQA1	6.70E-243	-1.551175558	0.482	0.798	1.77E-238
HLA-DPA1	0	-1.558207891	0.807	0.964	0
C1QC	1.72E-148	-1.561672319	0.322	0.636	4.55E-144
S100A9	1.20E-188	-1.623296578	0.204	0.649	3.16E-184
C1QB	7.13E-141	-1.630306301	0.394	0.643	1.88E-136
LYZ	6.36E-307	-1.720895272	0.663	0.896	1.68E-302
C1QA	3.95E-199	-1.770273673	0.394	0.67	1.04E-194
HLA-DRB1	0	-1.859153348	0.882	0.976	0
CD74	0	-1.892540424	0.954	0.998	0
HLA-DRA	0	-1.95174327	0.829	0.97	0
