## Supplementary material for "Single-cell RNA-sequencing reveals profibrotic roles of distinct epithelial and mesenchymal lineages in pulmonary fibrosis": Monocytes_allimmune_.csv

	p_val	avg_logFC	pct.1	pct.2	p_val_adj
S100A8	0	2.322755174	0.841	0.485	0
S100A9	0	2.145939637	0.897	0.612	0
FCN1	0	1.793450737	0.93	0.18	0
S100A12	0	1.656280505	0.482	0.039	0
VCAN	0	1.424111531	0.774	0.331	0
THBS1	0	1.374877443	0.64	0.362	0
NAMPT	0	1.273041419	0.923	0.532	0
APOBEC3A	0	1.163287237	0.543	0.032	0
IL1B	0	1.118670703	0.55	0.257	0
IFITM3	0	1.113062065	0.904	0.651	0
NEAT1	0	1.093821691	0.997	0.914	0
IFITM2	0	1.078108498	0.943	0.548	0
FGL2	0	1.076738076	0.816	0.235	0
SAT1	0	1.071813275	1	0.981	0
EREG	0	1.0548323	0.531	0.203	0
G0S2	7.16E-188	1.034297735	0.351	0.093	1.89E-183
CFP	0	1.024993536	0.745	0.125	0
CEBPD	0	1.019631189	0.874	0.441	0
C10orf54	0	0.96541377	0.797	0.277	0
CD55	0	0.95871956	0.863	0.573	0
SOD2	0	0.946030328	0.901	0.579	0
TIMP1	0	0.940095007	0.964	0.722	0
LILRB2	0	0.934928901	0.737	0.209	0
COTL1	0	0.931964278	0.975	0.824	0
RGS2	0	0.930853578	0.831	0.355	0
LYZ	0	0.875705646	0.99	0.881	0
TNFRSF1B	0	0.871346128	0.785	0.295	0
LILRA5	0	0.865037719	0.624	0.111	0
IL1R2	0	0.853035165	0.365	0.091	0
LST1	0	0.813037002	0.831	0.585	0
WARS	0	0.80918088	0.557	0.299	0
SAMSN1	0	0.792670348	0.778	0.472	0
CD300E	0	0.781013389	0.593	0.087	0
C5AR1	0	0.773382408	0.837	0.541	0
SLC2A3	0	0.770917357	0.753	0.544	0
AREG	7.07E-160	0.767304844	0.625	0.41	1.86E-155
CSF3R	0	0.765023039	0.605	0.157	0
PLAUR	0	0.755902026	0.852	0.685	0
PTPRE	0	0.750190379	0.751	0.305	0
NR4A1	0	0.74193252	0.706	0.406	0
NFKBIZ	0	0.736487413	0.701	0.423	0
AIF1	0	0.724911041	0.927	0.724	0
SERPINB1	0	0.711377945	0.838	0.64	0
FOS	0	0.685300251	0.991	0.938	0
CTSS	0	0.681900385	0.994	0.882	0
MPEG1	0	0.678770932	0.642	0.164	0
NLRP3	0	0.678695964	0.48	0.145	0
TYMP	0	0.672680558	0.932	0.679	0
CHD1	0	0.670075764	0.646	0.304	0
VMP1	0	0.661689915	0.711	0.374	0
RNF144B	0	0.660838423	0.527	0.195	0
SRGN	0	0.659144739	1	0.981	0
FAM26F	0	0.651766731	0.512	0.178	0
SOCS3	0	0.651533307	0.656	0.31	0
VAMP5	0	0.634313508	0.517	0.18	0
MXD1	0	0.626847665	0.586	0.24	0
PNRC1	0	0.622101623	0.939	0.756	0
ADGRE2	0	0.605324981	0.528	0.157	0
FPR1	0	0.604716207	0.754	0.408	0
FYB	0	0.5907212	0.781	0.464	0
NR4A2	2.31E-260	0.579655133	0.69	0.445	6.09E-256
LYN	0	0.575758771	0.676	0.425	0
MALAT1	0	0.575694504	1	0.993	0
PDE4B	0	0.574139062	0.505	0.224	0
AP1S2	0	0.570967738	0.69	0.397	0
LILRB1	0	0.57031755	0.525	0.202	0
DUSP1	0	0.565194749	0.998	0.958	0
TNFAIP3	3.94E-237	0.564324825	0.661	0.473	1.04E-232
CD14	1.01E-288	0.563308732	0.761	0.474	2.66E-284
SLC25A37	0	0.56253771	0.48	0.176	0
PFKFB3	0	0.56176707	0.453	0.138	0
HSPA1B	1.70E-126	0.557469743	0.533	0.46	4.47E-122
RBKS	0	0.55524804	0.381	0.135	0
CXCL8	8.10E-96	0.554237096	0.373	0.238	2.14E-91
FOSB	1.52E-281	0.548096382	0.686	0.482	4.00E-277
NAIP	0	0.545049206	0.519	0.171	0
WSB1	0	0.542063477	0.744	0.585	0
ZNF331	1.27E-220	0.541077441	0.479	0.326	3.34E-216
ZFP36	0	0.536886635	0.985	0.884	0
MNDA	0	0.533359526	0.746	0.538	0
PLEK	0	0.532733537	0.639	0.415	0
FAM65B	0	0.518228575	0.459	0.114	0
HSPH1	1.30E-223	0.517330661	0.406	0.389	3.44E-219
RILPL2	0	0.516560997	0.65	0.385	0
GK	0	0.515275933	0.6	0.464	0
CLEC4E	0	0.509843161	0.488	0.19	0
ZEB2	0	0.508959379	0.791	0.585	0
TNFSF13B	0	0.496404057	0.621	0.337	0
FGR	0	0.495991625	0.767	0.509	0
CD48	0	0.49566828	0.639	0.286	0
JUNB	0	0.491629441	0.988	0.884	0
CD93	0	0.490847013	0.438	0.102	0
PTPRC	0	0.490253642	0.912	0.786	0
LRRK2	0	0.489567952	0.415	0.078	0
TKT	0	0.489047893	0.844	0.662	0
CHMP1B	4.60E-258	0.486655309	0.487	0.301	1.21E-253
CLEC7A	0	0.486047475	0.753	0.474	0
H3F3A	0	0.485716387	0.998	0.991	0
LIMD2	0	0.481347651	0.644	0.292	0
IRF1	0	0.479155211	0.494	0.349	0
CDKN1A	4.05E-259	0.478648838	0.677	0.43	1.07E-254
ZFAND5	0	0.478422235	0.778	0.633	0
SERPINB9	0	0.478414999	0.436	0.149	0
TNFSF10	0	0.47719167	0.419	0.152	0
CORO1A	1.25E-207	0.475908486	0.805	0.426	3.29E-203
MCL1	0	0.475354178	0.903	0.805	0
C19orf38	0	0.473311556	0.457	0.101	0
DDIT4	1.09E-186	0.47222557	0.639	0.379	2.87E-182
PRELID1	0	0.469655648	0.77	0.643	0
MAT2A	0	0.468535238	0.565	0.363	0
HSPA1A	1.66E-112	0.468519737	0.729	0.656	4.39E-108
SMAP2	0	0.46523609	0.599	0.312	0
MTSS1	0	0.464215662	0.398	0.114	0
ACSL1	0	0.463513719	0.637	0.443	0
POU2F2	0	0.463312684	0.408	0.095	0
NFKBIA	6.52E-270	0.463161407	0.909	0.854	1.72E-265
NINJ1	0	0.456445237	0.586	0.283	0
PAPSS2	3.65E-206	0.453825725	0.363	0.235	9.64E-202
LINC00936	0	0.451661258	0.521	0.286	0
ICAM1	0	0.450243899	0.433	0.23	0
ATP1B3	0	0.447579271	0.643	0.581	0
MYO1F	0	0.447375643	0.606	0.328	0
CDC42EP2	0	0.445988625	0.311	0.027	0
HIF1A	0	0.445957481	0.654	0.414	0
REL	8.82E-303	0.445543669	0.7	0.5	2.33E-298
NCF1	0	0.444515893	0.482	0.343	0
PABPC1	0	0.440336623	0.996	0.966	0
SLC25A6	0	0.440322095	0.956	0.901	0
HSP90AA1	0	0.438016603	0.965	0.969	0
TNFAIP2	0	0.437167425	0.541	0.297	0
MAFB	1.07E-211	0.431476361	0.699	0.472	2.82E-207
FOSL2	0	0.431437769	0.489	0.241	0
IRAK3	0	0.430543559	0.566	0.308	0
ZFP36L1	1.29E-215	0.429739755	0.782	0.539	3.41E-211
AOAH	0	0.426982734	0.491	0.177	0
RAB24	0	0.423645214	0.484	0.208	0
IER2	4.58E-215	0.42207486	0.809	0.603	1.21E-210
LRRC25	0	0.421855011	0.453	0.19	0
HNRNPU	0	0.41337923	0.705	0.57	0
SELL	3.54E-269	0.410428696	0.369	0.084	9.33E-265
USP15	0	0.408720472	0.645	0.429	0
CCNL1	0	0.403286306	0.677	0.527	0
UBC	0	0.403220886	0.987	0.955	0
LYST	0	0.402006512	0.46	0.262	0
DMXL2	0	0.400209077	0.481	0.251	0
IL10RA	0	0.39916715	0.594	0.366	0
SMCHD1	0	0.398763138	0.565	0.326	0
SYAP1	0	0.398559402	0.453	0.308	0
HCK	0	0.39814797	0.656	0.44	0
FAM49A	0	0.388693617	0.499	0.255	0
C9orf72	0	0.387598635	0.457	0.198	0
STAT3	0	0.387381993	0.608	0.412	0
CPVL	1.90E-254	0.384786903	0.682	0.473	5.01E-250
LILRA2	0	0.384021147	0.446	0.167	0
LGALS2	3.53E-184	0.381419719	0.306	0.078	9.31E-180
NAAA	0	0.381319019	0.489	0.286	0
RNASE2	0	0.380467845	0.288	0.071	0
MEF2C	0	0.37945662	0.469	0.175	0
STK17B	0	0.379066556	0.691	0.449	0
CSTA	0	0.378149896	0.611	0.46	0
RNASET2	0	0.378133804	0.742	0.619	0
GCH1	0	0.377527054	0.324	0.08	0
SEC14L1	0	0.376651878	0.498	0.273	0
MAP3K8	2.56E-250	0.375767573	0.634	0.521	6.75E-246
SSH2	0	0.372527737	0.516	0.291	0
LILRA1	0	0.372361347	0.322	0.025	0
WAS	0	0.372073659	0.648	0.429	0
ETS2	4.86E-217	0.371281354	0.655	0.465	1.28E-212
BCL2A1	1.27E-179	0.369842665	0.726	0.614	3.35E-175
MS4A6A	1.93E-134	0.368183331	0.761	0.495	5.09E-130
EMILIN2	0	0.367847906	0.556	0.342	0
DPYD	0	0.364482687	0.543	0.319	0
H3F3B	0	0.363967279	0.999	0.995	0
SERP1	0	0.362887913	0.956	0.898	0
RHOB	9.97E-195	0.36266071	0.871	0.744	2.63E-190
HCLS1	0	0.362110205	0.807	0.678	0
BACH1	0	0.360240193	0.497	0.302	0
DNAJA1	1.23E-254	0.35949689	0.684	0.617	3.24E-250
SULT1A1	0	0.359033726	0.377	0.14	0
BCL3	0	0.358960702	0.397	0.139	0
RBP7	0	0.358822737	0.321	0.109	0
MCTP1	0	0.358541277	0.39	0.183	0
PLAC8	1.88E-145	0.356406466	0.373	0.163	4.97E-141
ARL5B	0	0.354345182	0.26	0.092	0
BIRC3	1.25E-131	0.352057237	0.351	0.155	3.29E-127
TBXAS1	0	0.351935293	0.628	0.421	0
TET2	0	0.351553568	0.391	0.172	0
NOTCH2	0	0.35114194	0.397	0.159	0
PSAP	5.95E-243	0.350853473	0.999	0.959	1.57E-238
CST3	5.05E-180	0.349138191	1	0.943	1.33E-175
HBEGF	4.24E-147	0.349082396	0.515	0.376	1.12E-142
RANBP2	7.46E-187	0.348635466	0.449	0.33	1.97E-182
OXSR1	0	0.347007512	0.382	0.219	0
HSPD1	3.30E-216	0.346939985	0.55	0.6	8.70E-212
NABP1	1.90E-306	0.346333113	0.41	0.268	5.02E-302
ATF3	1.37E-103	0.345339213	0.567	0.471	3.61E-99
KDM6B	0	0.345197198	0.462	0.276	0
KYNU	0	0.340281897	0.511	0.345	0
FCAR	0	0.339845156	0.261	0.03	0
STAT1	1.32E-282	0.339812872	0.465	0.307	3.48E-278
CPPED1	0	0.338531604	0.45	0.225	0
BTG2	3.55E-114	0.336260942	0.626	0.421	9.35E-110
PELI1	9.89E-199	0.336086916	0.434	0.247	2.61E-194
GBP2	0	0.335758808	0.425	0.235	0
RASSF2	0	0.334543787	0.395	0.126	0
KLF2	1.88E-132	0.334331729	0.544	0.418	4.97E-128
CD302	0	0.334289554	0.683	0.474	0
TLN1	0	0.33413391	0.664	0.494	0
TBC1D8	0	0.333731907	0.308	0.095	0
GAPDH	0	0.332437293	0.996	0.993	0
ZNF106	0	0.332187194	0.433	0.215	0
IL10	2.56E-112	0.33201916	0.175	0.06	6.76E-108
AGTRAP	0	0.331221849	0.574	0.409	0
SNHG15	0	0.331111375	0.421	0.252	0
UTRN	0	0.329931978	0.432	0.208	0
INSIG1	6.87E-95	0.329852814	0.401	0.245	1.81E-90
ITGA4	8.00E-213	0.326723979	0.467	0.255	2.11E-208
CEBPB	4.25E-212	0.325755496	0.821	0.676	1.12E-207
ADM	1.10E-196	0.325323568	0.308	0.142	2.90E-192
CUX1	0	0.324367449	0.403	0.201	0
NFE2L2	1.03E-293	0.323337965	0.581	0.45	2.71E-289
NUDT16	0	0.322547978	0.431	0.236	0
HRH2	0	0.32186357	0.334	0.078	0
YBX3	2.43E-306	0.320432596	0.488	0.336	6.42E-302
LCP1	1.74E-297	0.319746898	0.9	0.826	4.59E-293
CARD16	3.83E-265	0.318532851	0.637	0.474	1.01E-260
PPP1R15A	6.64E-172	0.317954171	0.754	0.664	1.75E-167
CHST15	0	0.317242897	0.305	0.042	0
BNIP3L	0	0.317233031	0.549	0.445	0
RNF149	4.70E-227	0.31621271	0.811	0.673	1.24E-222
CD36	2.72E-121	0.316084599	0.428	0.203	7.18E-117
DDX3X	3.94E-255	0.316006012	0.623	0.466	1.04E-250
RBM39	6.92E-284	0.314765973	0.714	0.588	1.82E-279
MYO1G	0	0.313757629	0.488	0.282	0
PPP1CB	0	0.312942274	0.483	0.304	0
IER3	1.92E-66	0.312455798	0.526	0.343	5.06E-62
RPS9	0	0.311757849	0.997	0.99	0
ITGB2	6.31E-242	0.311620578	0.887	0.761	1.66E-237
NUMB	0	0.310749472	0.466	0.258	0
NFKB1	1.52E-158	0.310357559	0.385	0.248	4.01E-154
TRAPPC5	0	0.308891639	0.516	0.32	0
SLC43A2	0	0.307287794	0.459	0.263	0
PHACTR1	1.20E-149	0.307182989	0.448	0.339	3.16E-145
DUSP6	5.17E-216	0.306456697	0.4	0.243	1.36E-211
CASP1	0	0.304807256	0.532	0.365	0
HBB	3.97E-06	0.304776794	0.174	0.079	0.104841449
BASP1	4.82E-199	0.304457443	0.357	0.209	1.27E-194
AGTPBP1	0	0.302631535	0.361	0.16	0
SIPA1L1	0	0.302097662	0.343	0.158	0
HSPA6	2.48E-27	0.301954015	0.199	0.115	6.53E-23
LILRB3	0	0.301899524	0.524	0.317	0
PPIF	3.29E-216	0.301768142	0.367	0.228	8.68E-212
ITGAX	3.69E-202	0.301300387	0.481	0.354	9.74E-198
CFLAR	4.40E-232	0.30126181	0.555	0.365	1.16E-227
ATP2B1	1.02E-234	0.299768865	0.481	0.391	2.68E-230
CDA	0	0.299675157	0.306	0.084	0
RCSD1	1.22E-265	0.299367546	0.439	0.191	3.21E-261
CYBB	1.20E-104	0.297271731	0.826	0.599	3.16E-100
CECR1	1.43E-290	0.297198796	0.578	0.412	3.76E-286
UBE2D3	0	0.296893812	0.866	0.797	0
IFRD1	5.06E-167	0.296448347	0.407	0.295	1.33E-162
CCDC69	0	0.295686548	0.356	0.132	0
ETV6	4.13E-301	0.295227498	0.411	0.221	1.09E-296
NBPF26	0	0.295102503	0.335	0.121	0
FGD4	0	0.294697471	0.384	0.193	0
EIF4A3	7.35E-173	0.294555031	0.437	0.374	1.94E-168
GABARAPL1	2.09E-210	0.294240537	0.472	0.395	5.50E-206
CXCL2	2.94E-30	0.294066476	0.43	0.356	7.75E-26
GABARAP	0	0.293632311	0.993	0.98	0
IL17RA	0	0.293245617	0.456	0.271	0
STX11	0	0.292163603	0.477	0.321	0
NFKBID	8.95E-221	0.291921232	0.354	0.199	2.36E-216
HMGB2	8.18E-147	0.291285012	0.514	0.346	2.16E-142
CAST	1.31E-288	0.289941683	0.721	0.614	3.45E-284
RHOG	0	0.288944781	0.736	0.665	0
PID1	1.19E-238	0.288268175	0.26	0.078	3.13E-234
LCP2	1.02E-230	0.288126158	0.611	0.471	2.70E-226
SPTLC2	0	0.286591098	0.396	0.191	0
CLEC12A	7.78E-257	0.286223656	0.458	0.301	2.05E-252
CDKN1B	8.38E-244	0.28478707	0.4	0.218	2.21E-239
SRSF5	3.54E-253	0.284277471	0.686	0.591	9.33E-249
MIDN	0	0.284069824	0.432	0.245	0
METTL9	9.94E-294	0.283721344	0.441	0.267	2.62E-289
ACAP2	0	0.283413827	0.626	0.495	0
WASF2	4.86E-286	0.283337607	0.585	0.443	1.28E-281
NDEL1	0	0.283014024	0.333	0.159	0
SELK	4.45E-175	0.282326216	0.545	0.534	1.17E-170
RIN3	0	0.281847123	0.48	0.288	0
TOP1	1.86E-263	0.281489609	0.513	0.377	4.91E-259
PTP4A2	0	0.281038137	0.548	0.394	0
RNF213	3.49E-195	0.280642444	0.573	0.453	9.19E-191
RIPK2	3.94E-271	0.279620602	0.41	0.265	1.04E-266
IL6R	0	0.279619202	0.33	0.131	0
TLR2	7.37E-308	0.27891696	0.381	0.173	1.95E-303
FKBP5	2.41E-175	0.278480775	0.589	0.474	6.36E-171
HERPUD1	2.35E-115	0.277597805	0.698	0.556	6.21E-111
MX2	0	0.277487483	0.323	0.127	0
GNS	5.99E-241	0.276292453	0.507	0.392	1.58E-236
AHNAK	1.08E-133	0.276018137	0.757	0.645	2.85E-129
NUP214	0	0.27496014	0.45	0.274	0
NR4A3	2.70E-102	0.273420404	0.334	0.202	7.12E-98
PNPLA8	0	0.273192865	0.377	0.22	0
GRB2	7.45E-253	0.273173526	0.771	0.679	1.97E-248
JMJD1C	2.25E-198	0.272926026	0.53	0.426	5.94E-194
GAS7	0	0.272466902	0.321	0.12	0
ELL2	2.40E-190	0.272401499	0.344	0.265	6.34E-186
BLVRB	2.03E-153	0.270897411	0.622	0.485	5.35E-149
PIK3AP1	0	0.270890811	0.398	0.228	0
GBP1	1.58E-177	0.269805494	0.292	0.224	4.15E-173
HNRNPA2B1	7.59E-241	0.269380416	0.959	0.929	2.00E-236
GADD45B	1.42E-89	0.268514178	0.739	0.638	3.75E-85
AMPD2	0	0.26809782	0.307	0.106	0
PECAM1	5.54E-175	0.267798187	0.535	0.43	1.46E-170
STAB1	1.50E-134	0.267310779	0.311	0.093	3.97E-130
LRG1	0	0.266605747	0.167	0.026	0
SULF2	0	0.26569421	0.259	0.049	0
DNAJB6	1.90E-201	0.265591591	0.495	0.466	5.01E-197
ADRBK1	0	0.264517666	0.39	0.211	0
CSF1R	5.04E-133	0.263859995	0.502	0.344	1.33E-128
NOCT	0	0.263502543	0.198	0.044	0
PER1	3.19E-285	0.263350157	0.42	0.26	8.41E-281
PTGS2	5.51E-124	0.263290893	0.206	0.077	1.45E-119
TRA2B	8.44E-219	0.261863135	0.545	0.44	2.23E-214
HLA-E	3.98E-211	0.261684564	0.981	0.938	1.05E-206
SLA	2.66E-221	0.261639677	0.542	0.412	7.01E-217
B4GALT1	9.13E-158	0.260212938	0.421	0.309	2.41E-153
IVNS1ABP	4.26E-187	0.260121746	0.468	0.405	1.12E-182
ARRB2	4.30E-275	0.260067911	0.74	0.637	1.13E-270
CLK1	2.95E-182	0.259935208	0.451	0.333	7.77E-178
FBXL5	0	0.259513003	0.473	0.343	0
IRS2	2.13E-287	0.259483094	0.388	0.243	5.63E-283
TUBA1A	6.92E-93	0.258068651	0.485	0.429	1.82E-88
ACTR2	1.20E-235	0.257961874	0.765	0.692	3.16E-231
PCBP1	1.32E-231	0.257369847	0.885	0.805	3.48E-227
FAM45A	0	0.256509481	0.34	0.155	0
TNFAIP6	5.86E-128	0.255981646	0.149	0.049	1.55E-123
PSTPIP2	0	0.255005092	0.3	0.105	0
CD300A	9.02E-265	0.254414981	0.403	0.21	2.38E-260
NBPF14	0	0.251962326	0.303	0.122	0
1-Mar	1.04E-262	0.251610299	0.456	0.279	2.74E-258
LDLR	2.40E-262	0.251374501	0.208	0.072	6.34E-258
ATG16L2	0	0.250846462	0.371	0.214	0
DICER1	8.62E-283	0.250346776	0.403	0.239	2.27E-278
OSM	1.69E-82	0.25031627	0.243	0.105	4.47E-78
RSRP1	1.51E-139	0.250205402	0.543	0.426	3.99E-135
RP5-839B4.8	1.46E-75	-0.250001406	0.002	0.197	3.84E-71
ZMYM6NB	1.45E-252	-0.250065618	0.16	0.381	3.82E-248
SSR3	1.01E-204	-0.250709228	0.449	0.638	2.66E-200
SERF2	1.10E-251	-0.250929921	0.995	0.994	2.90E-247
HOPX	6.88E-111	-0.251052345	0.075	0.142	1.81E-106
SRP14	1.01E-293	-0.251627191	0.916	0.955	2.68E-289
RND3	1.16E-118	-0.251785054	0.004	0.114	3.05E-114
NDUFS5	3.79E-240	-0.25275034	0.703	0.815	1.00E-235
MPC2	6.03E-249	-0.254410178	0.17	0.392	1.59E-244
MINOS1	2.19E-190	-0.254511789	0.314	0.507	5.77E-186
LAMP2	1.33E-178	-0.254843069	0.367	0.534	3.52E-174
COX7A2	4.93E-249	-0.254972363	0.798	0.883	1.30E-244
CORO1C	1.55E-218	-0.255265436	0.252	0.457	4.08E-214
HMGB1	4.49E-221	-0.257348839	0.888	0.936	1.18E-216
RPS5	6.41E-245	-0.257504062	0.973	0.983	1.69E-240
SEC11C	3.87E-216	-0.25791367	0.195	0.39	1.02E-211
A2M	3.41E-203	-0.258142559	0.037	0.19	8.99E-199
PPIB	8.65E-233	-0.258628787	0.885	0.936	2.28E-228
LCK	3.46E-110	-0.258728555	0.004	0.124	9.11E-106
MT-ND2	6.23E-211	-0.259665689	0.997	0.993	1.64E-206
STAC	9.83E-228	-0.259914308	0.014	0.242	2.59E-223
PDE4DIP	2.45E-238	-0.260345332	0.125	0.358	6.47E-234
FUOM	5.51E-232	-0.26066563	0.226	0.436	1.45E-227
DYNLRB1	1.62E-242	-0.260767347	0.351	0.577	4.27E-238
PSMA7	1.64E-250	-0.260770115	0.809	0.876	4.33E-246
NDUFB6	2.00E-246	-0.261754291	0.276	0.498	5.28E-242
BEX4	1.03E-268	-0.262141256	0.098	0.314	2.72E-264
CIB1	3.08E-243	-0.262180354	0.56	0.734	8.11E-239
TSPAN3	4.96E-235	-0.262937186	0.144	0.34	1.31E-230
RHBDD2	7.85E-221	-0.262979143	0.216	0.419	2.07E-216
MATK	7.18E-202	-0.263427718	0.012	0.181	1.90E-197
GPX3	2.05E-241	-0.264115698	0.05	0.223	5.41E-237
HDDC2	2.06E-280	-0.264928077	0.099	0.322	5.44E-276
FCGR2B	4.11E-98	-0.265500839	0.148	0.234	1.08E-93
NENF	3.15E-241	-0.265713413	0.243	0.46	8.30E-237
MT-CYB	1.24E-232	-0.266730516	1	0.997	3.27E-228
TRPV2	1.44E-283	-0.267271176	0.12	0.347	3.79E-279
AKR1A1	2.53E-224	-0.267641876	0.389	0.59	6.67E-220
PTPMT1	1.06E-281	-0.268162336	0.107	0.334	2.81E-277
MT-ND5	1.59E-224	-0.268877174	0.993	0.992	4.19E-220
TRBC2	2.53E-148	-0.269305253	0.006	0.124	6.68E-144
ATOX1	4.90E-193	-0.270413003	0.377	0.556	1.29E-188
DBNDD2	2.80E-284	-0.271266427	0.131	0.365	7.39E-280
S100A6	4.57E-146	-0.272581393	0.994	0.989	1.21E-141
TCEB2	1.07E-251	-0.273259849	0.887	0.921	2.83E-247
CMC1	1.24E-240	-0.273713882	0.122	0.301	3.28E-236
STOM	1.52E-202	-0.274249333	0.218	0.4	4.01E-198
FPR3	1.75E-214	-0.274815278	0.09	0.296	4.63E-210
CKLF	4.11E-196	-0.275506178	0.299	0.483	1.08E-191
NDUFA4	2.09E-302	-0.276212479	0.833	0.911	5.52E-298
ZNF706	3.69E-233	-0.276473036	0.549	0.72	9.72E-229
LTA4H	8.98E-119	-0.276960378	0.638	0.651	2.37E-114
CCL4L2	4.77E-19	-0.27738319	0.118	0.165	1.26E-14
RPSA	2.90E-224	-0.279196389	0.966	0.972	7.65E-220
PLIN2	2.53E-109	-0.279952019	0.528	0.651	6.67E-105
JUN	1.41E-94	-0.280196777	0.804	0.871	3.73E-90
NDUFB2	2.66E-288	-0.282566995	0.723	0.841	7.03E-284
PLA2G7	1.94E-129	-0.283281481	0.127	0.195	5.11E-125
SCP2	1.50E-268	-0.283530675	0.351	0.573	3.97E-264
COMT	5.33E-229	-0.283711231	0.459	0.63	1.40E-224
USMG5	1.71E-283	-0.285676896	0.697	0.818	4.52E-279
ANXA1	4.38E-162	-0.287578728	0.893	0.93	1.16E-157
PPIC	1.71E-145	-0.288888359	0.005	0.203	4.50E-141
BSG	7.08E-250	-0.288931773	0.493	0.666	1.87E-245
MT-CO2	6.67E-286	-0.289161989	1	0.998	1.76E-281
H2AFZ	1.50E-166	-0.290141116	0.717	0.786	3.96E-162
ISCU	1.42E-280	-0.291859108	0.326	0.568	3.76E-276
RPL17	9.10E-193	-0.293428729	0.909	0.926	2.40E-188
LEPROTL1	2.20E-270	-0.29509471	0.305	0.536	5.80E-266
FTH1	1.77E-145	-0.296186401	1	1	4.67E-141
NMB	3.78E-222	-0.296433597	0.015	0.182	9.97E-218
PNPLA6	6.54E-250	-0.296448239	0.221	0.42	1.73E-245
GLUL	2.14E-152	-0.29678922	0.91	0.9	5.66E-148
ANXA4	7.65E-260	-0.29803144	0.222	0.441	2.02E-255
PHLDA3	4.24E-148	-0.299784352	0.004	0.237	1.12E-143
FHL1	8.71E-180	-0.302337797	0.007	0.212	2.30E-175
DYNLL1	1.54E-307	-0.303653719	0.738	0.848	4.05E-303
HMGN2	2.84E-217	-0.304349138	0.841	0.868	7.49E-213
MYL12A	0	-0.304916586	0.951	0.959	0
HINT1	0	-0.305309262	0.797	0.89	0
SDC2	1.07E-218	-0.305445484	0.081	0.228	2.82E-214
ACOT2	1.65E-272	-0.309897745	0.021	0.287	4.36E-268
LTB	4.84E-113	-0.312054539	0.125	0.16	1.28E-108
RPS29	1.98E-195	-0.312084829	0.912	0.931	5.23E-191
S100A13	2.10E-280	-0.312568552	0.025	0.232	5.55E-276
ENG	6.97E-308	-0.312841023	0.153	0.416	1.84E-303
PSMA6	1.71E-296	-0.312884147	0.509	0.702	4.52E-292
ACOT7	1.79E-240	-0.313297989	0.014	0.234	4.72E-236
LYAR	9.43E-291	-0.313456887	0.176	0.391	2.49E-286
BHLHE41	4.72E-245	-0.313785376	0.014	0.26	1.25E-240
EMP1	3.93E-115	-0.316043704	0.125	0.268	1.04E-110
CHCHD10	4.35E-248	-0.316690411	0.55	0.698	1.15E-243
SGK1	2.10E-91	-0.316916239	0.415	0.5	5.54E-87
VDAC1	0	-0.31765842	0.42	0.649	0
C12orf57	1.93E-226	-0.318177275	0.251	0.454	5.08E-222
GLIPR2	2.03E-239	-0.318260157	0.548	0.676	5.34E-235
RAN	0	-0.319544916	0.632	0.803	0
HSP90B1	8.06E-241	-0.319817454	0.749	0.858	2.13E-236
SCCPDH	0	-0.320939944	0.099	0.351	0
AGRP	4.63E-145	-0.321013177	0.004	0.194	1.22E-140
CALR	1.01E-248	-0.321084288	0.711	0.832	2.66E-244
TREM1	1.68E-174	-0.323152269	0.41	0.542	4.44E-170
TMEM14C	0	-0.324038361	0.331	0.578	0
LIPA	3.40E-156	-0.324986173	0.38	0.538	8.96E-152
HLA-DRB5	7.89E-112	-0.325490344	0.913	0.878	2.08E-107
HIST1H4C	5.21E-161	-0.326945856	0.21	0.293	1.38E-156
CD247	6.43E-121	-0.330768923	0.003	0.124	1.70E-116
C9orf16	0	-0.331360374	0.454	0.667	0
CD151	0	-0.336058349	0.262	0.508	0
IGFBP2	1.20E-226	-0.341134892	0.021	0.138	3.15E-222
NOP10	0	-0.341461406	0.719	0.808	0
TFRC	2.87E-162	-0.34212422	0.351	0.532	7.58E-158
LGALS1	3.96E-204	-0.342148598	0.942	0.934	1.05E-199
PLA2G16	0	-0.343089054	0.102	0.342	0
HLA-DQB2	2.65E-242	-0.347785198	0.047	0.179	7.00E-238
ATP5G3	0	-0.348436587	0.792	0.886	0
PCOLCE2	2.00E-177	-0.349676842	0.005	0.225	5.28E-173
NCEH1	0	-0.351675451	0.103	0.377	0
RHEB	0	-0.354621968	0.302	0.564	0
HLA-DQA2	2.09E-116	-0.355101503	0.17	0.299	5.50E-112
PMP22	7.98E-279	-0.356255056	0.085	0.335	2.10E-274
TMED10	0	-0.356898949	0.474	0.711	0
NPM1	0	-0.359809007	0.853	0.919	0
TUBA1C	0	-0.361614718	0.244	0.498	0
CTSB	6.16E-212	-0.36209024	0.97	0.913	1.63E-207
11-Sep	0	-0.363335187	0.06	0.359	0
EML4	0	-0.364040029	0.339	0.607	0
CXCL5	1.48E-199	-0.370356856	0.012	0.129	3.90E-195
ATP6AP1	0	-0.37186286	0.394	0.631	0
TOMM5	0	-0.372812558	0.263	0.55	0
HMGN1	0	-0.373155915	0.371	0.637	0
ALOX5	3.15E-302	-0.374736371	0.4	0.571	8.32E-298
AKR1B1	0	-0.374942568	0.164	0.428	0
PPIA	0	-0.375021545	0.99	0.993	0
LY6E	3.78E-253	-0.375227903	0.645	0.759	9.98E-249
HEXA	0	-0.375273224	0.227	0.51	0
IL3RA	2.06E-299	-0.376476675	0.116	0.334	5.44E-295
APIP	0	-0.38104598	0.162	0.415	0
RPS27	1.60E-292	-0.381183445	0.992	0.991	4.23E-288
TNFSF13	3.74E-278	-0.382428765	0.391	0.529	9.86E-274
LRPAP1	0	-0.386907492	0.451	0.643	0
MYDGF	0	-0.39018235	0.42	0.661	0
MIF	0	-0.390408434	0.845	0.927	0
MT-ND4L	0	-0.391536637	0.997	0.992	0
CD99	0	-0.39164354	0.677	0.858	0
CD3D	2.53E-180	-0.391862326	0.007	0.127	6.68E-176
MT1X	6.40E-77	-0.394445587	0.229	0.237	1.69E-72
FDX1	0	-0.394922991	0.215	0.438	0
IFITM1	7.24E-50	-0.398713015	0.265	0.231	1.91E-45
CD2	9.69E-235	-0.399209827	0.012	0.152	2.56E-230
SCD	0	-0.400310715	0.023	0.27	0
MYL6	0	-0.400722162	0.996	0.995	0
LDHB	0	-0.402911851	0.475	0.644	0
CD59	0	-0.40722872	0.232	0.508	0
KLRD1	4.02E-155	-0.408689339	0.004	0.103	1.06E-150
CITED2	1.72E-270	-0.411087737	0.346	0.562	4.53E-266
ALCAM	0	-0.414861379	0.113	0.396	0
BCAP31	0	-0.415737647	0.523	0.74	0
TMSB4X	0	-0.419519026	1	0.997	0
RAB13	0	-0.429762733	0.152	0.449	0
HLA-DMA	0	-0.430983778	0.728	0.824	0
CXCL3	5.74E-77	-0.432271681	0.257	0.453	1.51E-72
GSTO1	0	-0.435576027	0.604	0.743	0
AKR1C3	1.02E-268	-0.441873889	0.011	0.23	2.69E-264
ARL6IP1	0	-0.448357109	0.439	0.695	0
LAMP1	0	-0.449546722	0.433	0.688	0
MMP19	1.14E-173	-0.451293396	0.15	0.401	3.00E-169
GZMH	8.77E-146	-0.451837294	0.004	0.102	2.31E-141
EVL	0	-0.453023376	0.203	0.477	0
HPGD	0	-0.457618155	0.072	0.322	0
RMDN3	0	-0.459547946	0.074	0.382	0
PHLDA1	0	-0.460713099	0.116	0.369	0
MDH1	0	-0.460777521	0.267	0.554	0
RNASE1	4.42E-73	-0.466439644	0.287	0.284	1.17E-68
RP11-598F7.3	0	-0.466653852	0.032	0.274	0
PDLIM1	0	-0.467721555	0.045	0.34	0
CXCL16	0	-0.471692659	0.507	0.686	0
GYPC	0	-0.47507239	0.235	0.53	0
ANXA2	0	-0.483268942	0.929	0.941	0
TAGLN2	0	-0.485375051	0.855	0.951	0
GLDN	0	-0.492006941	0.031	0.298	0
ARHGAP18	0	-0.49323449	0.192	0.568	0
ATP6V1F	0	-0.498895658	0.76	0.865	0
C15orf48	6.98E-169	-0.499832062	0.147	0.369	1.84E-164
RPS27L	0	-0.504470479	0.561	0.784	0
IL2RG	0	-0.504570503	0.205	0.485	0
CALM1	0	-0.50487421	0.919	0.968	0
DBI	0	-0.505136374	0.74	0.877	0
SLCO2B1	0	-0.505707761	0.056	0.425	0
CD7	9.69E-288	-0.507806425	0.021	0.146	2.56E-283
CES1	4.08E-259	-0.516351076	0.129	0.255	1.08E-254
UBB	0	-0.516412135	0.886	0.949	0
ABCG1	0	-0.519880698	0.055	0.384	0
CTSZ	0	-0.522510495	0.495	0.647	0
GPX4	0	-0.524068307	0.896	0.939	0
LGMN	0	-0.526092044	0.102	0.308	0
HEXB	0	-0.528223821	0.402	0.661	0
CD74	0	-0.529403121	1	0.997	0
CCL4	6.44E-51	-0.536557135	0.198	0.3	1.70E-46
IFI27	1.93E-135	-0.539169058	0.053	0.114	5.09E-131
LGALS3BP	0	-0.542162276	0.059	0.337	0
HLA-DPA1	0	-0.546917989	0.938	0.966	0
PTMS	0	-0.549385257	0.103	0.5	0
PTPRCAP	1.49E-282	-0.55129261	0.011	0.177	3.94E-278
TUBB	0	-0.55349178	0.428	0.695	0
PRF1	5.83E-157	-0.557813112	0.003	0.12	1.54E-152
PPARG	0	-0.56286496	0.056	0.413	0
YWHAH	0	-0.57184167	0.376	0.666	0
S100A10	0	-0.576012088	0.975	0.983	0
HLA-DPB1	0	-0.578802555	0.913	0.955	0
VAT1	0	-0.579511984	0.088	0.477	0
MS4A4A	0	-0.588192342	0.338	0.592	0
AQP3	0	-0.588944921	0.019	0.347	0
CTSW	2.67E-297	-0.600975333	0.009	0.24	7.05E-293
PEBP1	0	-0.607618093	0.358	0.741	0
CD3E	3.89E-302	-0.610300102	0.011	0.158	1.03E-297
TUBA1B	0	-0.61073248	0.715	0.846	0
IFI6	0	-0.615300955	0.37	0.578	0
CD63	0	-0.615811294	0.916	0.948	0
GRN	0	-0.616763594	0.938	0.88	0
MSR1	0	-0.617179	0.174	0.505	0
HLA-DRA	0	-0.617412167	0.991	0.965	0
VIM	0	-0.619209322	0.997	0.995	0
HLA-DRB1	0	-0.629402729	0.986	0.973	0
GZMA	1.57E-249	-0.629749885	0.006	0.131	4.15E-245
S100A11	0	-0.641988623	0.996	0.981	0
PPDPF	0	-0.642419125	0.874	0.952	0
ALDH2	0	-0.652553066	0.573	0.675	0
FABP3	0	-0.656012188	0.012	0.197	0
CD68	0	-0.665284515	0.933	0.842	0
INHBA	0	-0.671595145	0.037	0.293	0
GSN	0	-0.672288861	0.454	0.667	0
CD81	0	-0.673680998	0.16	0.574	0
HLA-DQB1	0	-0.681241507	0.832	0.89	0
DAB2	0	-0.682247248	0.118	0.556	0
RGS1	0	-0.688556116	0.122	0.354	0
CD52	0	-0.689209793	0.661	0.834	0
FTL	0	-0.703839011	1	1	0
CST7	0	-0.713383596	0.033	0.203	0
SERPING1	0	-0.715193376	0.104	0.352	0
OLR1	0	-0.723097284	0.23	0.612	0
RBP4	1.13E-224	-0.727262166	0.004	0.231	2.99E-220
NUPR1	0	-0.742996759	0.022	0.316	0
GZMB	6.95E-282	-0.744386171	0.011	0.118	1.83E-277
PRDX1	0	-0.758686027	0.833	0.927	0
LMNA	0	-0.762053144	0.329	0.697	0
CTSC	0	-0.762079611	0.676	0.839	0
CTSL	0	-0.768021835	0.405	0.645	0
VSIG4	0	-0.770104256	0.26	0.601	0
TXN	0	-0.774642537	0.773	0.905	0
LPL	0	-0.799421193	0.038	0.419	0
CYP27A1	0	-0.801655453	0.127	0.501	0
RETN	0	-0.814247097	0.207	0.397	0
IL7R	0	-0.838234176	0.041	0.391	0
STMN1	0	-0.839798383	0.048	0.412	0
MGST3	0	-0.843514897	0.629	0.839	0
TREM2	0	-0.890741949	0.031	0.482	0
CD69	0	-0.902199322	0.121	0.333	0
HLA-DQA1	0	-0.913565585	0.605	0.818	0
CAPG	0	-0.925783254	0.595	0.83	0
CRIP1	0	-0.988756932	0.771	0.928	0
MCEMP1	0	-1.004556945	0.294	0.544	0
APOC4-APOC2	0	-1.009343886	0.012	0.177	0
IL32	0	-1.025829652	0.033	0.181	0
CCL2	7.64E-146	-1.026909786	0.067	0.127	2.02E-141
NKG7	4.18E-252	-1.03038383	0.201	0.181	1.10E-247
RGCC	0	-1.112344983	0.335	0.775	0
CD9	0	-1.166944579	0.415	0.797	0
GCHFR	0	-1.174146831	0.117	0.533	0
MRC1	0	-1.189058321	0.184	0.67	0
CCL5	0	-1.196016232	0.03	0.178	0
CSTB	0	-1.20449506	0.899	0.949	0
C1QC	0	-1.270856462	0.325	0.671	0
C1QA	0	-1.273838758	0.425	0.696	0
GPNMB	0	-1.303050623	0.051	0.586	0
LGALS3	0	-1.318337831	0.9	0.923	0
CTSD	0	-1.33671568	0.935	0.93	0
FBP1	0	-1.379321837	0.439	0.727	0
C1QB	0	-1.44759733	0.368	0.674	0
FABP5	0	-1.449753872	0.426	0.81	0
MARCO	0	-1.499904393	0.205	0.597	0
ACP5	0	-1.603649842	0.234	0.745	0
ALOX5AP	0	-1.649526336	0.321	0.814	0
FN1	0	-1.713699431	0.079	0.455	0
SPP1	0	-1.905917178	0.029	0.156	0
CCL18	0	-2.273059221	0.042	0.434	0
APOE	0	-2.366630998	0.21	0.662	0
FABP4	0	-2.462516916	0.062	0.381	0
APOC1	0	-2.715502612	0.353	0.762	0
