## Supplementary material for "Single-cell RNA-sequencing reveals profibrotic roles of distinct epithelial and mesenchymal lineages in pulmonary fibrosis": Myofibroblasts_allmeso_.csv

	p_val	avg_logFC	pct.1	pct.2	p_val_adj
FN1	0	1.57254204806704	0.961	0.755	0
LTBP2	0	1.04986600050509	0.728	0.205	0
LIMCH1	0	0.943275056393468	0.585	0.13	0
CDH11	0	0.932852047772443	0.699	0.234	0
ADIRF	0	-1.34837800945978	0.432	0.801	0
PLA2G2A	0	-2.50690610755285	0.091	0.478	0
A2M	2.86856589480348e-273	1.46057815655171	0.902	0.716	7.56641626072314e-269
MACF1	5.35631727997285e-251	0.863501069771721	0.679	0.4	1.41283580893844e-246
ITGBL1	4.34915352863026e-250	0.865356051261889	0.466	0.082	1.1471762262468e-245
CES1	1.39803517676117e-244	0.995488740177771	0.626	0.186	3.68759738574294e-240
HAS1	1.38601673516873e-240	-1.3675413649803	0.029	0.405	3.65589634235455e-236
MYC	9.32320870457191e-240	-1.14984526535547	0.27	0.634	2.45918276000493e-235
TM4SF1	1.8533881578887e-234	-1.57487396463046	0.116	0.416	4.88868194406301e-230
MOXD1	7.6472348135389e-231	0.771428322350268	0.561	0.125	2.01711112676716e-226
COL6A3	7.56379158195374e-229	1.07046003348688	0.877	0.576	1.99510130557194e-224
MAMDC2	5.67485845199313e-226	0.733487773597919	0.517	0.148	1.49685741388223e-221
ROBO2	4.99611266641039e-225	0.683856685165018	0.435	0.023	1.31782463801907e-220
ERRFI1	8.3788240137387e-222	-1.18595848004471	0.262	0.58	2.21008241010386e-217
COL8A1	2.853629670683e-217	1.07861127431438	0.701	0.242	7.52701898236054e-213
UGDH	5.0027020280668e-214	-1.10989171415827	0.28	0.522	1.31956271394318e-209
MFAP2	3.1421018439712e-213	0.80545796050406	0.707	0.425	8.28792203384284e-209
CCDC80	9.62937623832987e-210	-1.24736115884111	0.592	0.67	2.53994057038427e-205
MEDAG	1.41552004362224e-208	-1.0197193007865	0.18	0.527	3.73371721906239e-204
CDKN1A	1.02822881079569e-207	-1.12353247396118	0.353	0.725	2.7121591342358e-203
EMILIN1	7.03276977431317e-207	0.609608856875768	0.618	0.275	1.85503368337059e-202
GPRC5A	1.86918760091563e-206	-0.944116171003642	0.089	0.468	4.93035613493515e-202
UAP1	7.73037853278556e-206	-0.96482284670423	0.32	0.608	2.03904194559285e-201
PLXDC2	1.30852046315379e-204	0.673477241263678	0.672	0.297	3.45148442566076e-200
MT1A	2.01197423812684e-191	-1.6527667321278	0.191	0.523	5.30698444790716e-187
PLEKHH2	4.5117142215001e-191	0.541112698790735	0.495	0.157	1.19005486020508e-186
QSOX1	2.49030119845319e-187	0.649540663696106	0.638	0.373	6.56866747115999e-183
IGF2	6.43554272615617e-187	-1.00018553069022	0.03	0.392	1.69750310487821e-182
C3	9.57614688180122e-186	-1.40415376676527	0.502	0.598	2.52590026301271e-181
RHOB	1.29874531754225e-184	-0.856092378929709	0.655	0.862	3.4257005240812e-180
RARRES2	3.19733432639114e-183	0.719208090329133	0.924	0.799	8.43360875272191e-179
GPC3	5.04197066416419e-177	0.928672362560212	0.505	0.21	1.32992060208659e-172
SCN7A	1.39729739433354e-171	0.702537334861703	0.532	0.176	3.68565133703357e-167
DKK3	6.46964191103148e-171	0.82862298317719	0.779	0.324	1.70649744687277e-166
ITGA8	1.04919722790576e-170	0.567561401068179	0.485	0.112	2.76746752804702e-166
HSPD1	3.04426411209163e-170	-0.883836600147214	0.517	0.708	8.0298554484641e-166
MT2A	1.08683124266472e-167	-1.02942038997575	0.933	0.979	2.86673476877674e-163
POSTN	3.99330562329248e-165	1.62553481051643	0.413	0.049	1.05331422425586e-160
CD82	1.05452683294241e-163	0.637223929338319	0.553	0.179	2.78152542725221e-159
COMP	3.23290868204935e-158	1.00841513092659	0.287	0.028	8.52744323064157e-154
IGFBP6	2.04276625065134e-157	-1.20799047966195	0.479	0.659	5.38820453934303e-153
EIF1	9.851604618679e-156	-0.385396497459467	0.999	0.999	2.59855775026896e-151
NBL1	3.02936822853032e-155	0.720052303943878	0.845	0.617	7.99056457639442e-151
MAT2A	4.35868481242897e-153	-0.752679981741101	0.387	0.671	1.14969029297439e-148
FST	5.16240452732546e-153	-1.25033420261754	0.133	0.331	1.36168744217264e-148
COX4I2	8.1097299762473e-149	-0.998788656657683	0.047	0.293	2.13910347583475e-144
HSPE1	2.96873514975908e-148	-0.701598987861571	0.663	0.811	7.83063270451952e-144
ENPP2	3.94378344332768e-147	0.40944689535277	0.371	0.076	1.04025175884654e-142
BAG3	5.66352223362973e-147	-0.762233851465702	0.249	0.546	1.49386725956452e-142
LTBP1	3.80908710626595e-146	0.640208235171225	0.732	0.439	1.00472290601977e-141
ATP1B3	5.71794201410988e-146	-0.694134834961218	0.263	0.537	1.50822156506176e-141
CYCS	3.50685488832612e-145	-0.641316992745404	0.36	0.642	9.2500311389378e-141
BMP5	6.06423256559265e-145	0.617528908928405	0.384	0.007	1.59956262382637e-140
CTSL	1.14165657037577e-142	-0.875338815384852	0.609	0.719	3.01134753568017e-138
GFPT2	2.46926810178282e-142	-0.783814877928156	0.245	0.491	6.51318847207256e-138
HMCN1	5.00000552683604e-142	0.502774625682437	0.536	0.216	1.31885145781354e-137
MYL9	7.96669099258774e-142	-0.923583016325899	0.818	0.841	2.10137408311487e-137
MFAP5	1.29218574954574e-141	-1.37276885681555	0.061	0.333	3.40839835157681e-137
TINAGL1	8.49729667293041e-141	-0.769221663989012	0.027	0.325	2.24133194341885e-136
RGCC	1.12593004925952e-138	0.977734347892222	0.773	0.483	2.96986569093184e-134
SPON1	7.08786149367375e-138	0.586298983758874	0.668	0.345	1.86956522618632e-133
ACSL4	3.49827421967145e-137	-0.844687765954143	0.211	0.424	9.22739790922739e-133
VCAN	1.09551203362197e-135	0.86555814655556	0.778	0.405	2.88963209108467e-131
IFI27	1.81482794430038e-135	-0.938319893364258	0.148	0.499	4.78697166868112e-131
MYH10	4.40919211646151e-134	0.552305879040726	0.588	0.271	1.16301260455905e-129
STOM	3.7831192629981e-131	-0.619195997499826	0.402	0.675	9.9787336800101e-127
SFTA1P	7.67254171577892e-131	0.416806572712925	0.296	0.043	2.023786328371e-126
MT1E	1.34472814410566e-130	-0.93404867271015	0.56	0.728	3.54698942570749e-126
TFPI2	5.60642367852851e-129	-0.996852785183878	0.034	0.272	1.47880637368547e-124
FGFR4	5.67357340775444e-129	0.432853238936691	0.306	0.051	1.49651845776339e-124
SLC40A1	1.24055429189905e-128	0.599550224256913	0.525	0.265	3.27221005574213e-124
ASPN	2.69530968084009e-128	1.03420892317218	0.457	0.149	7.1094183451519e-124
DNAJB1	8.26347707405555e-126	-0.971131735127912	0.464	0.638	2.17965734782363e-121
COL5A2	2.72831410334159e-125	0.643848327417939	0.712	0.484	7.19647411038412e-121
PALLD	3.4435571583706e-125	0.559487755158857	0.762	0.508	9.08307071663413e-121
EIF4A3	4.36248228778774e-125	-0.637788164300688	0.306	0.558	1.15069195304977e-120
TCF21	1.32061418436728e-124	0.788278374225063	0.624	0.393	3.48338403410557e-120
PLIN2	2.48140189328199e-123	-0.772906126070196	0.14	0.38	6.54519377390992e-119
MT1M	1.5149207299274e-122	-1.16121152643279	0.35	0.634	3.9959064093295e-118
G0S2	1.81213609112475e-121	0.881086057693366	0.36	0.169	4.77987136755975e-117
NPNT	1.91614242360423e-120	0.499999545648077	0.389	0.108	5.05420887074087e-116
HSP90AB1	3.10903390545686e-119	-0.493487083108599	0.964	0.98	8.20069873242357e-115
TMEM119	2.67455282356334e-118	0.4117369258361	0.416	0.151	7.05466798271302e-114
NR4A3	9.4215762230131e-117	-0.64891299780513	0.157	0.453	2.48512916034417e-112
ANGPT1	9.33176461793808e-116	0.533819126546551	0.477	0.19	2.46143955327353e-111
SPINT2	1.23843007945889e-115	0.418716600061292	0.294	0.064	3.26660702058871e-111
SLC38A5	1.39677216158439e-115	0.313079409364915	0.295	0.062	3.68426593061115e-111
CTHRC1	1.40284158951724e-114	1.12395777384409	0.459	0.212	3.70027526066963e-110
SELK	1.11734753960768e-113	-0.527401218835737	0.421	0.664	2.94722760522319e-109
PTGIS	6.54917768054409e-112	-0.60040068579375	0.19	0.446	1.72747659679711e-107
ADAMTS1	2.072743574691e-110	-0.772152395546899	0.35	0.63	5.46727572696245e-106
RGS5	1.00014925571353e-109	-1.3170010255401	0.028	0.196	2.63809369179559e-105
SFRP1	1.26349777804257e-109	-0.703595495461706	0.013	0.321	3.33272808914289e-105
SMOC2	9.63061383428248e-109	-0.451599746836886	0.079	0.386	2.54026701106869e-104
DES	1.49078871534361e-108	-0.970289464074275	0.023	0.208	3.93225339446183e-104
LDHA	5.2682162539319e-108	-0.497713595701971	0.792	0.914	1.38959740129962e-103
DIO2	2.23812297041001e-107	0.420382248687676	0.225	0.031	5.90349695905049e-103
NOP16	1.24557797710689e-106	-0.431222357474739	0.129	0.408	3.28546103021483e-102
CRIP1	2.28224264343582e-106	-0.7132194783798	0.709	0.824	6.01987142059066e-102
TDO2	2.76856636229333e-106	0.400558652574479	0.224	0.016	7.30264749382111e-102
HIGD1B	2.94981239976854e-105	-0.753372756235582	0.013	0.217	7.78072016686947e-101
LUM	4.42476206978125e-105	0.97431575730766	0.957	0.595	1.1671194911462e-100
HSPH1	5.98516802120196e-105	-0.856061073676821	0.244	0.453	1.57870776895244e-100
COL16A1	2.87758412541803e-104	0.386288542608959	0.411	0.155	7.59020364761515e-100
DDX21	3.12250318809262e-104	-0.553953927876017	0.324	0.583	8.2362266592319e-100
TUBB4B	3.75827360804482e-104	-0.489857762994591	0.463	0.729	9.91319829593982e-100
SGK1	5.64497055563654e-103	-0.774255917360706	0.149	0.358	1.48897388346025e-98
CDC42EP2	1.77861386017787e-102	-0.424604791112456	0.124	0.413	4.69144977899116e-98
CPE	2.4129629605086e-102	-0.599622905078728	0.265	0.571	6.36467240093355e-98
KRT18	2.87259258751912e-102	-1.07591416053997	0.041	0.185	7.57703746809918e-98
TSPAN13	4.68457998560567e-102	0.323790890584775	0.223	0.026	1.23565166280321e-97
GDF10	5.84995034660462e-102	0.35280406265002	0.232	0.039	1.5430414029239e-97
HSP90AA1	1.3747413480292e-101	-0.513834111604064	0.962	0.978	3.62615525369662e-97
NKD2	4.56827680354612e-101	0.294409271376911	0.283	0.062	1.20497437247136e-96
IFITM1	5.75605745376294e-101	-0.64993208390924	0.627	0.776	1.51827527457905e-96
DST	5.9478905716971e-101	0.496319006274352	0.761	0.627	1.56887509609654e-96
SLPI	3.54958309826329e-100	-0.882154093509175	0.366	0.48	9.36273533828908e-96
ACKR3	9.80681838877586e-100	-0.529422371931834	0.049	0.284	2.58674448640741e-95
ALDH1A3	3.029102420237e-99	-0.796725146105901	0.237	0.39	7.98986345385914e-95
SNHG15	5.088799048427e-99	-0.448181018927772	0.177	0.471	1.34227252500359e-94
ROBO1	1.30254914589443e-98	0.293555077787561	0.345	0.116	3.43573388212573e-94
BDKRB1	3.19884492078101e-98	-0.616275075956454	0.035	0.228	8.43759324754408e-94
AKAP12	3.27553748148731e-98	-0.570410459631227	0.429	0.628	8.63988521491909e-94
TNFRSF19	6.92609013910856e-98	0.301950106372552	0.257	0.057	1.82689479599267e-93
MCAM	2.36443891061188e-97	-0.571646638762201	0.016	0.261	6.23668051452097e-93
CREM	3.98004794425595e-97	-0.49396407123645	0.175	0.417	1.04981724625639e-92
COL3A1	6.45805600577983e-97	0.957378905260331	0.902	0.678	1.70344143264454e-92
SNCG	5.74709836730392e-96	-0.518429602379293	0.018	0.286	1.51591213634375e-91
PNRC1	1.32291900694142e-95	-0.470858351414434	0.867	0.943	3.48946346460937e-91
LAMA2	5.06909818945137e-95	0.557660979064646	0.659	0.351	1.33707602943159e-90
GSN	3.58739190257349e-94	-0.638427278730377	0.865	0.923	9.4624636214181e-90
EBF1	7.55159704137925e-94	-0.354026351302095	0.079	0.371	1.99188475160461e-89
COL13A1	2.26295819737811e-93	0.263718441387104	0.207	0.019	5.96900483722425e-89
PIEZO2	2.9599388165614e-93	0.32987795861985	0.322	0.104	7.807430616444e-89
PROCR	1.1683665412233e-92	-0.487470554468986	0.067	0.272	3.08180042578471e-88
FAP	2.72271976504898e-92	0.399871449300509	0.371	0.109	7.18171792426969e-88
CD302	3.36678688194317e-92	0.435987983211544	0.578	0.409	8.88057375850149e-88
CD248	4.31765672393478e-92	-0.642782947615501	0.482	0.603	1.13886831407228e-87
ARC	4.42773840528887e-92	-0.733350864165926	0.016	0.189	1.16790455916305e-87
CD55	4.49773373099951e-92	-0.63363263515173	0.335	0.509	1.18636722622574e-87
CHD1	1.76171480634161e-91	-0.452546302506903	0.228	0.475	4.64687514468726e-87
MDK	2.71499644177796e-91	0.513266659241565	0.607	0.4	7.16134611447773e-87
GJA4	7.76084130964239e-91	-0.760910437015445	0.01	0.241	2.04707711224437e-86
CALM1	1.41208310944368e-90	0.378992075580303	0.966	0.883	3.72465161777959e-86
EFHD1	4.13828652277009e-89	-0.388485251191887	0.041	0.295	1.09155583611107e-84
HMGN1	2.09686124485809e-88	0.359864558592327	0.69	0.504	5.53089090556218e-84
PTP4A1	3.41219708557203e-88	-0.424573113371776	0.22	0.474	9.00035225261335e-84
ITM2A	4.90422381890171e-88	-0.446622014475813	0.077	0.311	1.29358711671171e-83
FOSL1	1.87552454893654e-87	-0.549307026412145	0.129	0.396	4.94707110272992e-83
DNAJA1	3.6993713717746e-87	-0.544126964467155	0.537	0.707	9.75783186732986e-83
BCAM	4.53492355597305e-87	-0.508848202551425	0.048	0.235	1.19617678635901e-82
ENC1	4.82825545676093e-87	0.373546313977146	0.311	0.099	1.27354894182983e-82
TPM2	6.38853837413348e-87	-0.673035541722462	0.791	0.827	1.68510476694519e-82
LSP1	3.63762661409523e-86	-0.430129366141815	0.077	0.327	9.594967719999e-82
HMOX1	6.71754126089074e-86	-0.73618958205141	0.05	0.197	1.77188585838515e-81
ISYNA1	1.00158556759385e-85	-0.429313940513469	0.131	0.345	2.6418822516423e-81
OSR1	3.25737067610552e-85	-0.649171421240487	0.207	0.361	8.59196663236352e-81
NDRG1	4.82774209351072e-85	-0.370648511493372	0.164	0.428	1.27341353200532e-80
MARCH3	7.33890415462264e-85	-0.368541625978994	0.058	0.295	1.93578274886481e-80
NRP2	9.73255166797191e-85	0.322043306374161	0.271	0.067	2.56715515346095e-80
ITGA2	1.45436763471171e-84	0.293336336480016	0.176	0.026	3.83618551007908e-80
EPS8	1.59679899353543e-84	-0.422309581403096	0.215	0.466	4.21187670524841e-80
FKBP1A	2.16610183768614e-84	-0.383246917100359	0.71	0.837	5.71352681726472e-80
SEPP1	9.21929402052571e-84	0.595900185168128	0.748	0.651	2.43177318379407e-79
NDUFA4L2	1.28613274503308e-83	-0.804782738997832	0.124	0.286	3.39243234157374e-79
HSD11B1	1.43913213761022e-83	0.340746032573767	0.294	0.088	3.79599883937447e-79
ETV1	4.75104326767579e-83	0.304614865349285	0.361	0.127	1.25318268271484e-78
PTP4A3	1.73628846763061e-82	-0.472421896624356	0.043	0.223	4.57980809106927e-78
RSPO3	2.94915008257991e-82	-0.468434473682924	0.051	0.25	7.77897317282102e-78
ELN	4.69336749302976e-82	0.595944981717666	0.71	0.503	1.23796954363646e-77
C1QTNF1	1.0792298828112e-81	-0.398484010951222	0.116	0.347	2.8466846618911e-77
CNN2	1.34692049813781e-81	0.399615264816361	0.562	0.356	3.5527721979381e-77
SCARB2	1.76501033797891e-81	0.365779879155388	0.643	0.47	4.65556776848698e-77
MFGE8	1.81712780636377e-81	-0.462388124675646	0.497	0.709	4.7930380148457e-77
TAGLN2	1.90162579142076e-81	0.336901451593373	0.974	0.959	5.01591835003054e-77
PPIB	3.85601329220283e-81	0.321984077980508	0.985	0.968	1.01710062608434e-76
HSPA8	4.5405268324507e-81	-0.439976578420282	0.883	0.931	1.19765476259552e-76
COL5A1	7.66980195392824e-81	0.502949149037355	0.589	0.362	2.02306366138765e-76
F3	3.11761034615944e-80	-0.57125665691547	0.137	0.336	8.22332081006475e-76
C16orf45	3.32505641692622e-80	-0.358092454055964	0.126	0.341	8.77050131092628e-76
EIF5A	9.9912197480203e-80	-0.407657889370888	0.489	0.681	2.63538403293532e-75
ID4	1.19249149640943e-77	-0.580116462220012	0.245	0.441	3.14543482007915e-73
C1QTNF7	1.23720543210621e-77	0.259989732268405	0.289	0.093	3.26337676826655e-73
PLPP1	2.28325070224056e-77	0.433769700686374	0.717	0.566	6.02253037729992e-73
FAT4	6.06949423641248e-77	0.271890293493724	0.301	0.109	1.60095049473852e-72
TUBA1C	6.27598711468656e-77	-0.491138068781781	0.307	0.537	1.65541712124087e-72
PTK7	1.35151386806263e-76	0.275867461740798	0.369	0.169	3.5648881297888e-72
COL15A1	2.39420167311181e-76	0.395979586904845	0.384	0.131	6.31518575316701e-72
CYP7B1	6.69764506019677e-76	0.300736657419194	0.272	0.105	1.7666378375281e-71
STEAP4	9.71600735100727e-76	-0.596532342111509	0.035	0.175	2.56279125897519e-71
SRSF7	1.06455503271579e-75	-0.409480750030027	0.483	0.679	2.80797680979444e-71
SORBS2	2.91981598387359e-75	-0.467820903594867	0.016	0.194	7.70159862066337e-71
NR4A1	3.19384693639532e-75	-0.695554992707041	0.488	0.779	8.42441006412992e-71
EIF1B	2.21813085126934e-74	-0.439266950525351	0.539	0.704	5.85076374639315e-70
SLC20A1	9.59897900622379e-74	-0.414077545659441	0.131	0.347	2.53192269247165e-69
AMD1	1.0651779202644e-73	-0.385804901542955	0.217	0.443	2.8096198002814e-69
LITAF	1.26460323260272e-73	0.462874202085046	0.752	0.645	3.3356439466362e-69
TCEB1	5.41541404342149e-73	-0.432112628349189	0.435	0.632	1.42842376223329e-68
RAN	2.34160827231904e-72	-0.329345486768581	0.761	0.873	6.17646013989593e-68
H3F3B	4.75097467184168e-72	-0.287474286129287	0.995	0.999	1.25316458919168e-67
MAOB	6.13396849989023e-72	0.268561094774008	0.291	0.093	1.61795687121605e-67
PMEPA1	1.24997664509151e-71	0.338864101192485	0.324	0.164	3.29706339675788e-67
CD34	2.3183613823772e-71	-0.452318295613827	0.216	0.412	6.11514181829634e-67
LGALS3	2.87022907328642e-71	0.356029462262485	0.971	0.914	7.57080322660758e-67
EFEMP1	3.63612374077059e-71	-0.60995587534313	0.577	0.682	9.5910035910306e-67
CTGF	3.77394526708684e-71	0.92570189112348	0.687	0.431	9.95453543099496e-67
SLC25A4	5.30051597541204e-71	-0.312820486336663	0.087	0.312	1.39811709883443e-66
NCL	7.46742384341331e-71	-0.368258142258922	0.723	0.818	1.96968238717713e-66
MYH11	1.91009444944363e-70	-0.852152953894481	0.113	0.272	5.03825612929746e-66
NR4A2	4.72853998767709e-70	-0.522371993028165	0.213	0.433	1.24724699254959e-65
COL1A1	6.77076904707461e-70	0.84218854494413	0.893	0.7	1.78592575154687e-65
ESAM	6.92395117842742e-70	-0.3793353575545	0.015	0.222	1.8263306023338e-65
NDNF	7.04872009972664e-70	0.337930830009487	0.348	0.15	1.85924090070489e-65
MMP19	8.07140769970102e-70	0.563554567215543	0.422	0.256	2.12899520895014e-65
RPL41	1.64474128116852e-69	-0.379927973686562	0.978	0.987	4.3383340773382e-65
HNRNPAB	1.26443603031977e-68	-0.368706159326253	0.342	0.547	3.33520291717445e-64
NT5E	1.29456167766049e-68	-0.292759530614531	0.067	0.281	3.41466533716508e-64
WT1	2.12822160708956e-68	-0.346702962270033	0.018	0.238	5.61361013302013e-64
LMO4	4.37078356728187e-68	0.350009837079799	0.533	0.343	1.15288158154194e-63
TNC	6.8996679591268e-68	0.796692305021748	0.365	0.084	1.81992541757888e-63
MTRNR2L12	7.94196615865798e-68	-0.448348468616421	0.079	0.293	2.09485241366922e-63
ATF3	2.90197057485197e-67	-0.598432511754725	0.383	0.607	7.65452778528703e-63
KLF9	5.11378714387049e-67	-0.411384366628017	0.467	0.661	1.34886363493872e-62
NOTCH3	9.79592373027813e-67	-0.42723970060835	0.133	0.293	2.58387080233546e-62
PLAU	2.30921179411545e-66	-0.658707594778436	0.197	0.335	6.09100794933832e-62
PCOLCE2	5.28067774635868e-66	-0.37012967508574	0.023	0.224	1.39288436915703e-61
SRSF2	1.01578046888366e-65	-0.370374052019329	0.449	0.658	2.67932414277444e-61
MTHFD2	4.02082421656937e-65	-0.407691905508779	0.177	0.428	1.0605728036045e-60
ELL2	5.97614308363187e-65	-0.413150038808689	0.237	0.432	1.57632726116958e-60
FBLN5	6.60874619942791e-65	0.434468623420806	0.599	0.375	1.7431889850231e-60
MMP2	6.78487497915755e-65	0.590224320105908	0.895	0.568	1.78964647325239e-60
COL10A1	9.59427496529514e-65	0.323214308795719	0.145	0.004	2.5306819075959e-60
EGFL6	2.87484261612314e-64	-0.721380190848169	0.228	0.33	7.58297236854802e-60
GNG11	1.67543052483753e-63	-0.357857974110211	0.29	0.545	4.41928309536397e-59
CTSB	2.48775749919523e-63	0.303373740078011	0.811	0.679	6.56195795562726e-59
LSAMP	3.66123495524535e-63	0.286692566126345	0.391	0.206	9.65723944145066e-59
COL1A2	3.97839426625743e-63	0.581508189677239	0.968	0.869	1.04938105561072e-58
SPARC	4.81193278511612e-63	0.493443334931716	0.959	0.939	1.26924351073008e-58
LBH	5.38107598004523e-63	0.475264107660958	0.613	0.374	1.41936641125653e-58
LHFP	7.01826376919667e-63	-0.38976573650843	0.565	0.702	1.851207434401e-58
ZNF106	1.19136822515456e-62	0.311330519144855	0.443	0.267	3.14247196749018e-58
ADGRF5	1.20365517687072e-62	-0.345662547339136	0.022	0.19	3.1748812600319e-58
NAP1L1	1.30533075216029e-62	0.307000960941168	0.765	0.653	3.4430709249732e-58
SCARA5	2.87684869236765e-62	-0.425239907123388	0.172	0.391	7.58826379585815e-58
VEGFA	4.43999853905798e-62	-0.388243119169151	0.153	0.359	1.17113841464732e-57
TSPAN8	2.11914223688688e-61	0.464505320714414	0.384	0.161	5.58966147823651e-57
ZFAND5	2.13956087648244e-61	-0.38860279196392	0.549	0.728	5.64351972389773e-57
HES4	3.28359881997323e-61	-0.437939244468326	0.256	0.447	8.6611486074434e-57
NXT1	3.62148653888674e-61	-0.287162561407014	0.213	0.42	9.55239504362155e-57
TIPARP	5.65996455838949e-61	-0.354852983276365	0.159	0.366	1.4929288515664e-56
LRRN4CL	6.26308074341008e-61	-0.316324430109574	0.113	0.32	1.65201280768928e-56
FHL5	1.4980289349216e-60	-0.303039758178257	0.029	0.192	3.95135092164271e-56
GNPNAT1	3.00863415911654e-60	-0.333839034637832	0.124	0.279	7.93587432150169e-56
ALDH2	4.12263568860294e-60	0.335613305248293	0.682	0.547	1.0874276155828e-55
MFAP4	5.0885038674925e-60	0.544284461094078	0.888	0.726	1.3421946651285e-55
DBNDD2	5.84042650304693e-60	-0.345999218747054	0.157	0.35	1.54052929870869e-55
PDGFRL	6.44282765807633e-60	-0.433596505769135	0.221	0.418	1.69942465137079e-55
ALDH1A1	2.24166642401168e-59	0.376617806028026	0.373	0.183	5.91284352661562e-55
SH3PXD2A	3.50164121062938e-59	0.267888732590145	0.345	0.18	9.23627902127712e-55
TOB1	4.9588343223209e-59	-0.328929862863077	0.162	0.371	1.30799172919858e-54
ETF1	6.15316397824818e-59	-0.30699560015524	0.233	0.435	1.62302006254252e-54
PHLDA1	9.03632717042269e-59	-0.546403938247663	0.449	0.594	2.38351201774239e-54
RGS3	9.39564216734453e-59	0.289564090603239	0.292	0.107	2.47828853448047e-54
APOLD1	1.1169595315576e-58	-0.377241657974533	0.019	0.153	2.94620415638947e-54
UBA2	1.52753055885632e-58	-0.288615582517163	0.289	0.509	4.02916735509531e-54
DKK1	2.20445661818762e-58	-0.831309313284953	0.009	0.106	5.81469522179348e-54
SH3D19	6.96169494290937e-58	0.289783840023195	0.469	0.283	1.83628627509121e-53
CNN1	1.58254330900633e-57	-0.559256844152586	0.176	0.361	4.17427448616599e-53
NRP1	2.23505826217152e-57	0.286745348208015	0.355	0.172	5.89541317812982e-53
MGST1	3.1862810336463e-57	-0.467422782343749	0.354	0.534	8.40445348244883e-53
SOD3	4.90602643211715e-57	-0.463100134957202	0.665	0.804	1.29406259199954e-52
PMP22	5.04984427197751e-57	0.370626916427352	0.823	0.693	1.33199742361951e-52
ANTXR1	9.99749633866712e-57	0.327557012540361	0.591	0.425	2.63703960925023e-52
NOLC1	1.16836886448502e-56	-0.319237943487054	0.228	0.441	3.08180655385213e-52
TCF12	1.21034648892322e-56	0.28404739647855	0.445	0.294	3.19253093383278e-52
ADGRD1	2.51473166944171e-56	-0.253321112823002	0.077	0.272	6.63310772448639e-52
WDR43	3.17401811684978e-56	-0.271444742405711	0.154	0.357	8.37210758681467e-52
NAMPT	5.13495875765416e-56	-0.497260777518942	0.38	0.673	1.35444807150644e-51
KCTD12	8.76704300701463e-56	0.276674530632541	0.322	0.151	2.31248293396025e-51
PCBP1	1.321683262848e-55	-0.294230259076555	0.711	0.827	3.48620394241416e-51
PRSS23	1.48504908986809e-55	-0.475405095413107	0.301	0.496	3.91711398434507e-51
ABLIM1	3.01244783596733e-55	-0.281726697905157	0.088	0.276	7.94593365693102e-51
FKBP4	3.0833573338485e-55	-0.251710535054649	0.099	0.283	8.13297163949218e-51
CXCL12	3.91933372286706e-55	-0.560045192226154	0.506	0.563	1.03380265608064e-50
INPP4B	5.18561147667473e-55	-0.274495962749628	0.04	0.186	1.36780873920249e-50
CLEC3B	5.8580998038162e-55	-0.583579875778554	0.151	0.274	1.5451909852526e-50
PI16	6.94554312684813e-55	-0.628523629360241	0.021	0.14	1.83202591056873e-50
KRT8	8.35360635389186e-55	-0.667904321610347	0.047	0.136	2.20343074796606e-50
MXRA8	1.0863230666678e-54	0.346534727980563	0.741	0.598	2.86539435294966e-50
PFDN2	1.17490442052187e-54	-0.317626943142541	0.41	0.605	3.09904539001054e-50
FLNC	1.17639259170926e-54	-0.27582527450996	0.064	0.226	3.10297073915151e-50
SEPT11	1.48080206350399e-54	0.334004541866813	0.607	0.448	3.90591160290446e-50
ZYX	2.03307519706324e-54	0.363840655601415	0.684	0.613	5.36264244729371e-50
RABGEF1	2.14768975136444e-54	-0.258591974208694	0.097	0.272	5.66496125717398e-50
PPP1R12A	3.93877137490165e-54	-0.335204796136044	0.339	0.51	1.03892972555781e-49
FIGF	4.00091290483906e-54	0.287047233369719	0.147	0.037	1.0553207969094e-49
OSTC	6.26514162418301e-54	0.295643329724811	0.678	0.581	1.65255640621075e-49
JUNB	7.24394500162737e-54	-0.437103824244776	0.911	0.97	1.91073537307925e-49
ITM2C	1.12041612664967e-53	-0.336614845483169	0.321	0.504	2.95532161726385e-49
ENAH	1.82503740017588e-53	0.290421283402395	0.487	0.292	4.81390115044391e-49
WDR1	2.13181214034182e-53	-0.301676937996544	0.322	0.534	5.62308088257963e-49
YWHAG	2.18415262225415e-53	-0.320350088133345	0.293	0.479	5.76113937171976e-49
ATP1A1	2.30005717815845e-53	-0.33711028366415	0.355	0.543	6.06686081882853e-49
ACTA2	2.99388738193183e-53	-0.886037625937559	0.555	0.569	7.8969767473216e-49
TPT1	3.84331251689168e-53	-0.27035283088947	0.996	0.999	1.01375054258052e-48
TUBB2A	4.26498896691543e-53	-0.404207126883189	0.252	0.437	1.12497613980328e-48
PA2G4	7.81423487212887e-53	-0.290895244682253	0.406	0.619	2.06116073222143e-48
BTG3	8.12691184084986e-53	-0.331641168213512	0.354	0.54	2.14363553626097e-48
NPC2	1.00136548442463e-52	0.303742807555415	0.923	0.854	2.64130173826686e-48
LINC01133	1.10357650377243e-52	-0.265981897738244	0.027	0.179	2.91090374400054e-48
CADM3	1.28199180535096e-52	-0.274013892784768	0.031	0.188	3.38150978497423e-48
DSTN	1.74741465221808e-52	-0.38796058675697	0.928	0.921	4.60915562815562e-48
DNTTIP2	2.66487897531087e-52	-0.250472159621391	0.155	0.359	7.02915127317749e-48
ABL2	2.93254742914958e-52	-0.389194685052075	0.232	0.386	7.73518035386784e-48
RPS27	4.10836763448129e-52	-0.270333634796167	0.991	0.997	1.08366413094713e-47
FOSL2	4.35132574835202e-52	-0.2903061396401	0.251	0.468	1.14774919264281e-47
BAZ1A	1.34538875668499e-51	-0.286375959461275	0.148	0.334	3.54873192350801e-47
SLC16A1	1.55443497117935e-51	-0.251705831235239	0.111	0.272	4.10013312347976e-47
C1QTNF3	2.21484868489294e-51	-0.409592851924171	0.077	0.268	5.8421063761421e-47
NR2F1	2.22130241299834e-51	0.28910967315949	0.448	0.259	5.85912937476572e-47
MMP23B	2.28351762788356e-51	0.329693840650127	0.598	0.362	6.02323444706847e-47
FMO3	4.17568384362959e-51	0.255079903315054	0.252	0.079	1.10142012743418e-46
ADAMTS4	5.91908518279176e-51	-0.741113818741177	0.148	0.333	1.56127709866498e-46
CEBPZ	8.15299893748675e-51	-0.268614284812662	0.245	0.437	2.15051652974088e-46
KLF4	8.73548593209546e-51	-0.525040127742694	0.362	0.55	2.30415912430882e-46
EDNRB	1.51598488066032e-50	-0.315849238715288	0.076	0.226	3.99871331971773e-46
NPM1	2.68495065476282e-50	-0.283726072410395	0.932	0.954	7.08209434206789e-46
KDM6B	5.52404684295271e-50	-0.406298951553592	0.212	0.436	1.45707783576564e-45
SNU13	1.0313039917924e-49	-0.284311997672135	0.477	0.648	2.72027053915082e-45
SLIT2	1.88666063578594e-49	0.261064185921096	0.368	0.211	4.97644475901258e-45
TCP1	1.92917931984416e-49	-0.275326036623553	0.284	0.483	5.08859629195295e-45
CRYAB	3.43310129000888e-49	-0.421343561519034	0.434	0.57	9.05549127265643e-45
NOP58	6.00892284005644e-49	-0.278481715399984	0.284	0.48	1.58497357752169e-44
ACTB	7.46989652882786e-49	-0.300169041336855	0.999	0.999	1.97033460740892e-44
CYP1B1	1.20878946671176e-48	-0.646176061279333	0.298	0.407	3.18842397634562e-44
WNT2	1.55803777989624e-48	0.28920693972087	0.264	0.097	4.10963625203232e-44
SMPDL3A	2.41245623306571e-48	0.263476328162818	0.31	0.154	6.36333580595742e-44
CFH	3.67507577194551e-48	0.442394531986838	0.835	0.707	9.69374736366066e-44
CPXM1	6.46549935159596e-48	-0.334810798159272	0.177	0.367	1.70540476397047e-43
SELENBP1	6.92482988172313e-48	-0.269913914601152	0.256	0.457	1.82656237790211e-43
HNRNPF	1.19422758576651e-47	-0.285400844673277	0.479	0.655	3.15001410297633e-43
FAM162B	1.26980288310465e-47	-0.411966380618976	0.138	0.22	3.34935906476513e-43
IGFBP7	1.42339827319123e-47	-0.504647051288734	0.894	0.894	3.7544976251965e-43
EZR	2.07226858905882e-47	-0.432761715668632	0.38	0.455	5.46602285736045e-43
CLCF1	2.45902768342822e-47	-0.255864148426744	0.062	0.214	6.48617732057861e-43
MYL6	2.53351473461536e-47	-0.304605212343751	0.996	0.988	6.68265181549494e-43
PDLIM5	5.69979996734224e-47	-0.297047652285817	0.337	0.542	1.50343623738586e-42
SLC4A7	5.93834069161062e-47	-0.296283142571347	0.133	0.274	1.56635612422613e-42
MIR22HG	7.10168862939161e-47	-0.290727127530942	0.239	0.459	1.87321240977463e-42
WISP2	8.94938926589641e-47	-0.585078366724156	0.216	0.498	2.3605804066655e-42
CHMP1B	9.59169821084083e-47	-0.364121126976446	0.157	0.299	2.53000223707349e-42
CFB	1.04674899275324e-46	-0.48651076553452	0.197	0.262	2.76100981818522e-42
ACTG2	1.60430470061062e-46	-0.742435501904799	0.055	0.211	4.23167450880064e-42
ADAMTS9	2.361634249439e-46	-0.294270411356952	0.057	0.207	6.22928265974525e-42
ZNF331	3.42095548888011e-46	-0.365963958542117	0.132	0.274	9.02345429301906e-42
LGALS1	3.70617918701766e-46	0.285876017766714	0.991	0.989	9.77578884159648e-42
CREB5	6.91947994948779e-46	-0.323696326740827	0.175	0.348	1.8251512262764e-41
GABARAPL1	8.28750764685747e-46	-0.286197201652882	0.259	0.448	2.18599589201159e-41
MEF2C	1.5737454055652e-45	-0.288074442022785	0.11	0.241	4.15106825625933e-41
FAM46A	1.7670863783782e-45	-0.342033649344237	0.232	0.373	4.66104374024818e-41
RANBP2	1.99389201724383e-45	-0.316108124160409	0.226	0.374	5.25928897388404e-41
ENO1	2.91670325883476e-45	-0.256091977542343	0.627	0.77	7.69338818582845e-41
YBX3	3.09195852337425e-45	-0.305531007149763	0.501	0.706	8.15565899710427e-41
RP11-14N7.2	3.12868673921841e-45	-0.315278876401095	0.214	0.353	8.2525370120364e-41
GNL3	3.18173934285664e-45	-0.257751179467275	0.218	0.407	8.39247386465295e-41
CCL11	5.03724183022272e-45	0.861588507044683	0.183	0.029	1.32867327755785e-40
HNRNPU	6.2259000827843e-45	-0.321054407449558	0.548	0.681	1.64220566483601e-40
UACA	6.49882830589359e-45	0.254528225318038	0.482	0.317	1.71419594224555e-40
INSIG1	7.42787499704342e-45	-0.3358564497894	0.122	0.245	1.95925058797014e-40
TUBB3	8.30884758936747e-45	-0.317105283455502	0.106	0.244	2.19162472864746e-40
PLK2	1.11210037485628e-44	-0.305472815301542	0.114	0.299	2.93338715875841e-40
STMN1	1.33271055221024e-44	0.302445456129084	0.271	0.13	3.51529062356495e-40
RSL1D1	1.55113920995098e-44	-0.262192330194392	0.408	0.586	4.0914398940877e-40
HSPB6	1.5679368280435e-44	-0.396767897070974	0.532	0.657	4.13574697133034e-40
ANGPTL4	1.94590742310057e-44	-0.562386021891011	0.237	0.446	5.13272000991237e-40
XBP1	2.78163212774904e-44	-0.304350226220797	0.499	0.659	7.33711106336365e-40
PTMA	4.3717261881136e-44	-0.252524553874221	0.995	0.995	1.15313021663872e-39
SNRPB	5.31120790338756e-44	-0.257393576647119	0.355	0.569	1.40093730867654e-39
F2R	6.62826410060569e-44	0.350834439641555	0.387	0.214	1.74833722181676e-39
ARL6IP5	1.25153070680186e-43	0.268241350462404	0.791	0.697	3.30116254533126e-39
MLLT11	1.92235896777867e-43	-0.265287781919242	0.13	0.257	5.0706062493098e-39
TUBA1B	3.29109461128473e-43	-0.300437696237687	0.798	0.901	8.68092025618574e-39
HSPB1	3.72513468509588e-43	-0.315799909994261	0.943	0.953	9.8257877588774e-39
HSPA1B	4.20806462165947e-43	-0.631985870330557	0.487	0.609	1.10996120525512e-38
EMP2	4.96331960987889e-43	0.281862504675427	0.634	0.514	1.30917481349775e-38
RAB31	5.59151136987196e-43	0.292883681343069	0.494	0.397	1.47487295403113e-38
SH3BP5	5.70148012374202e-43	-0.25512341595717	0.166	0.351	1.50387941223943e-38
PDLIM4	6.92572995389163e-43	-0.326616295777187	0.234	0.448	1.826799789938e-38
HSPA9	1.27986038238603e-42	-0.260175879396361	0.32	0.505	3.37588773061963e-38
KLF3	1.28222742386707e-42	-0.307863614772596	0.211	0.341	3.38213127593418e-38
EIF4E	2.16357879544838e-42	-0.250196996377632	0.268	0.454	5.70687178875419e-38
CSRNP1	2.74106623721556e-42	-0.297663530353653	0.259	0.484	7.23011041390348e-38
ACTN4	4.01406219910986e-42	-0.310783414458552	0.294	0.435	1.05878918625921e-37
LAMB1	4.12662212088437e-42	0.311028961373648	0.594	0.349	1.08847911682567e-37
ISG15	4.32306795572916e-42	-0.388747626484447	0.161	0.272	1.14029563468268e-37
CSRP2	8.50974905773859e-42	-0.387701635313961	0.255	0.414	2.24461650895971e-37
PDGFRB	1.14668088829491e-41	-0.31673347784107	0.452	0.574	3.02460017905547e-37
NREP	1.6778168827125e-41	0.256803362078642	0.27	0.144	4.42557759153076e-37
ZFP36L1	1.83383791008002e-41	-0.347059759074007	0.919	0.939	4.83711425541806e-37
PLAUR	2.51744464464639e-41	-0.433536592048114	0.31	0.484	6.6402637391838e-37
TXNRD1	3.14765059263926e-41	-0.278169775295241	0.22	0.378	8.30255796820458e-37
TMSB10	4.17760463964857e-41	0.275728381495412	0.999	0.992	1.1019267758001e-36
SERTAD1	7.00743400188056e-41	-0.319326308831866	0.373	0.57	1.84835086667604e-36
TNFRSF1A	1.11142570169824e-40	-0.281120893308469	0.534	0.662	2.93160757336945e-36
ATP13A3	1.5236878248902e-40	-0.251087883338234	0.152	0.305	4.01903137571289e-36
PLN	2.97698696407154e-40	-0.293102908148008	0.057	0.157	7.8523985151315e-36
MAFF	3.01950779479615e-40	-0.383435991228874	0.262	0.506	7.9645557103338e-36
EIF4A1	4.77476581047476e-40	-0.290076773568327	0.315	0.523	1.25943997782893e-35
ARL4D	9.42146669667079e-40	-0.312826218219022	0.211	0.341	2.48510027058085e-35
MYOC	2.38164882575726e-39	-0.276977094796182	0.012	0.103	6.28207510769992e-35
EGR3	3.22646963416804e-39	-0.252473436798949	0.117	0.263	8.51045895404504e-35
RARRES1	3.3708512404793e-39	-0.625460435055867	0.551	0.546	8.89129431701226e-35
PDK4	4.0887416848507e-39	-0.623464629776899	0.364	0.452	1.07848739421307e-34
SFPQ	4.63422512098688e-39	-0.280447975312684	0.494	0.654	1.22236956016271e-34
PIK3R1	5.63737797203053e-39	0.298897830327277	0.482	0.317	1.48697118768249e-34
SPTBN1	7.02183057834151e-39	0.303614618835746	0.745	0.628	1.85214825164914e-34
SEMA3C	7.95360633701122e-39	-0.447831333615793	0.353	0.398	2.09792274351345e-34
AEBP1	1.83158998806733e-38	0.318607346635118	0.784	0.718	4.83118491152518e-34
SRSF3	2.70841860227848e-38	-0.261224927647255	0.473	0.647	7.14399574722994e-34
UBC	2.80636561981984e-38	-0.262417077522143	0.978	0.991	7.4023505953988e-34
UGP2	3.54481089430365e-38	-0.287901904188688	0.304	0.453	9.35014769590475e-34
PHLDA2	5.20777859759276e-38	-0.310427030145147	0.159	0.34	1.37365576068704e-33
LMOD1	5.6153845918209e-38	-0.278491500928383	0.146	0.264	1.4811699937846e-33
CRISPLD2	9.07083336215938e-38	-0.380732069572568	0.551	0.688	2.39261371593678e-33
LGALS3BP	1.01989361936515e-37	-0.262938826490829	0.655	0.764	2.69017339979946e-33
PIM3	1.19437851359819e-37	-0.311241084877801	0.199	0.388	3.15041220531794e-33
IL32	1.30390821491581e-37	0.379082814397967	0.509	0.356	3.43931869848343e-33
ITGA5	1.38928523625501e-37	-0.291692275503218	0.18	0.339	3.66451766766985e-33
NUDT4	1.61143929776859e-37	-0.287232770675717	0.329	0.475	4.25049343572422e-33
MT-CYB	1.73547373193182e-37	0.291374208854846	0.997	0.986	4.57765906271656e-33
NRIP1	4.13870890830102e-37	-0.267002885171911	0.181	0.29	1.09166724874256e-32
ARID5B	5.90391065172155e-37	-0.338748473013472	0.605	0.738	1.55727451260459e-32
S100A13	8.71075153652592e-37	0.322698594692575	0.803	0.605	2.29763493278944e-32
MMP14	8.83877001805266e-37	0.292676092773212	0.508	0.394	2.33140236766175e-32
HEYL	1.29892802850085e-36	-0.262504612228153	0.105	0.216	3.4261824607767e-32
EDNRA	2.00517078945289e-36	0.293123456456635	0.445	0.242	5.2890389913399e-32
AKR1C1	3.26709257788294e-36	-0.365325291767577	0.247	0.337	8.61761009268184e-32
TCF4	3.6191927182104e-36	0.256043709642655	0.664	0.511	9.54634463282356e-32
TIMP3	5.25205941811156e-36	0.401688109764558	0.857	0.843	1.38533571271529e-31
CBLB	6.9798470673796e-36	-0.283885787665615	0.283	0.416	1.84107426096272e-31
MINOS1	7.20107965271351e-36	0.260710068659037	0.56	0.436	1.89942877999624e-31
FMO2	7.22447059879573e-36	0.408234553448448	0.419	0.297	1.90559860984435e-31
HSPA1A	1.2338189579724e-35	-0.523838037742224	0.742	0.8	3.25444426544381e-31
DDX3X	5.35037223460776e-35	-0.259180128619981	0.374	0.557	1.41126768432249e-30
TXN	5.46985829458292e-35	-0.277372502796484	0.84	0.878	1.44278452236214e-30
SOCS3	1.25310512613707e-34	-0.434799375936296	0.433	0.649	3.30531539121175e-30
FAT1	1.92552300528716e-34	-0.269092091798846	0.23	0.355	5.07895203104593e-30
SPSB1	2.96216926863236e-34	-0.387157860924273	0.283	0.433	7.81331387987158e-30
MT1G	2.98400016169112e-34	-0.45511923484415	0.071	0.149	7.87089722649267e-30
VASN	6.04357508992422e-34	-0.320726896376279	0.408	0.553	1.59411380146931e-29
CST3	6.62481249900571e-34	-0.252853514031583	0.996	0.999	1.74742679286274e-29
IGF1	9.66957241135007e-34	-0.541211307525944	0.427	0.447	2.55054311494181e-29
CYSTM1	1.07195297340093e-33	-0.253499703210213	0.418	0.567	2.82749035793964e-29
PIM1	1.90052545034354e-33	-0.380271874767195	0.231	0.425	5.01301598037114e-29
EPAS1	2.74160525236328e-33	-0.308347556476577	0.38	0.493	7.23153217415863e-29
HMGA1	1.39930122956903e-32	-0.295180703499271	0.101	0.228	3.69093685323424e-28
CYR61	1.53563592223357e-32	0.546182795989739	0.742	0.691	4.05054687207549e-28
MYO1B	1.66085445088985e-32	-0.269620771142316	0.363	0.47	4.38083578511215e-28
IFI16	1.8304267875261e-32	-0.284236851221916	0.509	0.613	4.8281167374576e-28
MT1X	2.32887919595706e-32	-0.586683693277055	0.583	0.676	6.14288465517593e-28
RRBP1	4.30573453016306e-32	0.252689959973998	0.607	0.497	1.13572359702111e-27
MARCKS	6.15919323036552e-32	0.255687338014522	0.488	0.314	1.62461039837351e-27
SRPX	1.59274839472935e-31	-0.33242782518197	0.376	0.456	4.2011924407776e-27
TPM1	1.615908105393e-31	-0.354007122711038	0.716	0.745	4.26228080959511e-27
TAGLN	2.492475170513e-31	-0.646866922051459	0.721	0.602	6.57440175726213e-27
COL6A1	3.20959321556625e-31	0.305690744919591	0.877	0.839	8.4659440246991e-27
GPNMB	3.58267570099036e-31	-0.335043391711628	0.376	0.496	9.45002369650227e-27
PPP1R15A	2.10650948954258e-30	-0.307459764087159	0.634	0.739	5.55634008056645e-26
HILPDA	2.26695250342929e-30	0.294230271715281	0.231	0.108	5.97954061829543e-26
COL18A1	2.6788235263582e-30	-0.259699506635489	0.452	0.626	7.06593281547503e-26
LPP	4.34122725923203e-30	-0.27008198709849	0.486	0.592	1.14508551416763e-25
ID3	5.88918562391998e-30	-0.385233160465535	0.56	0.671	1.55339049202137e-25
FHL1	1.61597593214851e-29	0.311383482964046	0.751	0.716	4.26245971622813e-25
SERPINA3	5.75558084865682e-29	0.499301169377438	0.298	0.108	1.51814956045021e-24
CILP	1.0163720823639e-28	-0.259285106871322	0.082	0.215	2.68088464165125e-24
FIBIN	1.20967902578178e-28	0.250613413101119	0.277	0.138	3.1907703663046e-24
FABP4	1.42312484782455e-28	-0.357460339207859	0.04	0.104	3.75377641110681e-24
C1R	1.59581348815792e-28	-0.275094114249325	0.724	0.724	4.20927723771413e-24
MAP1B	1.12086483049167e-27	-0.271161780702422	0.358	0.526	2.95650516338787e-23
C2orf40	1.38514124054578e-27	-0.369354814562385	0.186	0.266	3.65358705018761e-23
KIAA1217	1.44159927306566e-27	-0.298326826198551	0.109	0.165	3.8025064025653e-23
HTRA1	2.0485552294478e-27	0.271563462365984	0.48	0.417	5.40347412871445e-23
SRGN	7.10777259801966e-27	0.304001044857686	0.682	0.513	1.87481717817965e-22
THBS1	7.60235803290412e-27	-0.508675469864516	0.543	0.676	2.00527397833912e-22
TGM2	1.10688311022134e-26	0.381363976215815	0.527	0.339	2.91962557983083e-22
SLC2A3	1.5128710226354e-26	-0.33147512348723	0.416	0.607	3.9904998964054e-22
CEBPB	2.90619905511733e-26	-0.27096698190932	0.519	0.682	7.66568124768299e-22
SERPINA3.1	2.90898753470485e-26	0.257854574357679	0.186	0.069	7.67303642029097e-22
MGP	7.74761104765844e-26	0.372389130928376	0.964	0.936	2.04358736604087e-21
IFI6	1.78265559616252e-24	-0.301704668266978	0.436	0.527	4.70211066599789e-20
SERPINE1	3.62294540804851e-24	0.627715578171427	0.482	0.401	9.55624310280956e-20
TXNIP	3.76890947927979e-24	-0.316974293588709	0.639	0.582	9.94125253349631e-20
CXCL1	7.69347468510929e-24	-0.800237549204292	0.091	0.17	2.02930781769128e-19
FHL2	9.61639100632263e-24	-0.290072995109637	0.449	0.508	2.53651545573772e-19
HIF1A	5.07408182359442e-23	-0.259552758025703	0.529	0.637	1.3383905626095e-18
BGN	6.71000429336144e-23	0.341690058884278	0.887	0.748	1.76989783245995e-18
FBN1	1.08372557079765e-22	-0.352300955941252	0.665	0.529	2.85854293809295e-18
PDPN	3.79219364285774e-22	-0.260479273459965	0.302	0.396	1.00026691717659e-17
THBD	8.9937042165672e-22	-0.293482926976457	0.085	0.16	2.37226936120393e-17
RGS16	1.00435768151341e-21	-0.473550777134726	0.128	0.274	2.64919425652792e-17
BTG2	1.1131325057807e-21	-0.31314476137313	0.388	0.547	2.93610961049776e-17
INHBA	3.30842345372811e-21	0.257921060334876	0.214	0.066	8.72662854389864e-17
RASD1	3.95378651215968e-21	-0.349371676342202	0.149	0.25	1.04289026831236e-16
CHRDL1	7.6459829183823e-21	-0.261786262295637	0.389	0.46	2.0167809143817e-16
KLF2	5.09843496224792e-20	-0.321659683363711	0.276	0.37	1.34481418999213e-15
C10orf10	1.64970952728094e-19	0.486758505480289	0.401	0.226	4.35143882010894e-15
TSC22D3	1.66476355462994e-19	0.260778889738582	0.719	0.59	4.3911468280474e-15
FGF7	3.66590109462474e-19	-0.347819109224732	0.56	0.467	9.66954731729168e-15
HSPB8	4.0884509589725e-19	-0.25124910783745	0.317	0.456	1.07841070944818e-14
TNFRSF12A	5.1735489010439e-19	-0.314915745097543	0.453	0.561	1.36462699362835e-14
MEG3	8.37712799118233e-19	-0.268813626984159	0.416	0.444	2.20963505023416e-14
EGR1	9.21404055895969e-19	-0.293073000111284	0.72	0.768	2.4303874782368e-14
COL12A1	3.47776086872856e-18	0.268062167457367	0.267	0.371	9.17328984344533e-14
AC090498.1	8.26612567610611e-18	0.272403960629185	0.979	0.875	2.18035596958651e-13
PTGDS	4.68606120092769e-17	0.514927429408188	0.756	0.49	1.2360423629687e-12
LINC00152	8.45463338277335e-17	-0.288083181309346	0.328	0.432	2.23007864737413e-12
FOSB	1.39342365966241e-16	-0.304223910527012	0.555	0.636	3.67543358709155e-12
ZFP36	1.80388093773206e-16	-0.266964338320592	0.893	0.97	4.75809674945586e-12
CFD	3.99974247946945e-16	-0.546162674125025	0.721	0.47	1.05501207380966e-11
CXCL2	6.80256090966708e-16	-0.683208055394367	0.15	0.308	1.79431149114288e-11
IGFBP3	2.87865847156777e-15	0.357697682922641	0.225	0.202	7.5930374504543e-11
SOD2	7.72533691331781e-15	-0.325608497508153	0.647	0.684	2.03771211762584e-10
PTGS2	4.1093499674198e-14	-0.327416714871354	0.127	0.177	1.08392324090632e-09
SFRP4	5.20264591726674e-14	-0.506939564399012	0.341	0.29	1.37230191359745e-09
CXCL3	5.20949513172118e-14	-0.608100832760939	0.083	0.132	1.3741085308941e-09
DPT	1.0675485772611e-13	0.291282203647847	0.562	0.354	2.8158728822416e-09
DCN	1.90345660744552e-13	-0.27743757179274	0.987	0.849	5.02074749345904e-09
CRABP2	2.42689203387535e-13	-0.277994397565476	0.257	0.359	6.401413117753e-09
GPX3	4.27397563572308e-13	-0.282078678343034	0.585	0.678	1.12734655343468e-08
SFRP2	5.55838478340688e-13	-0.484727237359625	0.501	0.511	1.46613515431923e-08
ADH1B	1.02924528560172e-12	0.323690426592143	0.692	0.607	2.71484028983164e-08
ADM	1.34375409590927e-12	-0.287753368016386	0.197	0.28	3.54442017877988e-08
ICAM1	5.32489798273793e-11	0.364744993165834	0.348	0.352	1.40454834090678e-06
CH25H	7.03031846842793e-11	0.313438624907742	0.223	0.091	1.85438710241723e-06
PPP1R14A	2.10442413563612e-10	-0.270822012754035	0.539	0.397	5.5508395425674e-06
IGFBP2	1.83509421810259e-08	-0.269022333084605	0.252	0.364	0.000484042801908919
CXCL8	4.4400515744931e-07	-0.456428270898359	0.053	0.127	0.0117115240380404
IL6	2.09491131170418e-05	-0.316364237838249	0.123	0.246	0.55257475668821
PTX3	8.48651617911273e-05	-0.371445612414984	0.091	0.192	1
