## Supplementary material for "Single-cell RNA-sequencing reveals profibrotic roles of distinct epithelial and mesenchymal lineages in pulmonary fibrosis": PLIN2+_Fibroblasts_allmeso_.csv

	p_val	avg_logFC	pct.1	pct.2	p_val_adj
FST	3.86E-203	1.718325946	0.587	0.162	1.02E-198
CTSL	0	1.426619917	0.953	0.595	0
PLA2G2A	3.59E-53	1.414314133	0.818	0.199	9.48E-49
C3	1.32E-146	1.400997554	0.996	0.426	3.47E-142
PTX3	4.73E-39	1.310652034	0.423	0.073	1.25E-34
ERRFI1	4.62E-189	1.286721099	0.884	0.342	1.22E-184
CYP1B1	5.41E-176	1.284117128	0.765	0.243	1.43E-171
ACSL4	9.99E-263	1.262138493	0.761	0.222	2.63E-258
IGF2	3.16E-233	1.24218627	0.804	0.101	8.33E-229
PLIN2	1.92E-259	1.217744057	0.656	0.186	5.06E-255
UAP1	1.91E-292	1.211942575	0.925	0.379	5.05E-288
CCDC80	2.43E-154	1.204968927	0.996	0.53	6.41E-150
CFD	1.93E-59	1.163196743	0.83	0.461	5.10E-55
MYC	5.91E-169	1.140037088	0.904	0.388	1.56E-164
PLAU	3.96E-156	1.13613009	0.605	0.187	1.05E-151
MEDAG	2.61E-181	1.131853171	0.901	0.255	6.89E-177
GPRC5A	6.68E-214	1.125602508	0.848	0.18	1.76E-209
GFPT2	1.68E-253	1.110923761	0.894	0.253	4.42E-249
CXCL12	2.71E-206	1.108771838	0.888	0.432	7.16E-202
MFAP5	1.89E-39	1.091900179	0.577	0.136	5.00E-35
FGF7	5.18E-172	1.083996819	0.841	0.386	1.37E-167
UGDH	9.03E-129	1.082891592	0.848	0.311	2.38E-124
C7	4.73E-86	1.0660065	0.817	0.426	1.25E-81
CXCL1	5.08E-25	1.063461137	0.288	0.097	1.34E-20
IGF1	1.59E-107	1.058512242	0.821	0.317	4.21E-103
MT1A	7.19E-42	1.009357178	0.745	0.307	1.90E-37
HAS1	1.93E-53	1.001759798	0.74	0.133	5.10E-49
DNAJB1	3.58E-96	0.983105546	0.842	0.496	9.45E-92
MT1X	4.86E-71	0.95549163	0.804	0.594	1.28E-66
DCN	6.32E-132	0.95517441	0.998	0.86	1.67E-127
SPSB1	2.25E-198	0.95040856	0.777	0.256	5.93E-194
MT2A	5.84E-119	0.947451434	0.991	0.955	1.54E-114
CXCL3	8.64E-20	0.94406872	0.216	0.083	2.28E-15
BDKRB1	1.59E-142	0.942978376	0.469	0.066	4.19E-138
ALDH1A3	3.15E-88	0.935517975	0.747	0.207	8.32E-84
THBS1	3.51E-74	0.92941776	0.895	0.547	9.26E-70
IGFBP6	2.43E-65	0.9149325	0.92	0.496	6.40E-61
HSPH1	1.42E-76	0.912486844	0.737	0.27	3.75E-72
SERPINF1	3.76E-113	0.911684731	0.992	0.581	9.92E-109
SOD2	2.07E-87	0.881141756	0.864	0.609	5.47E-83
FBN1	2.11E-120	0.879345105	0.834	0.488	5.57E-116
TNFAIP6	5.47E-57	0.876494472	0.695	0.316	1.44E-52
OSR1	2.03E-102	0.873218845	0.562	0.229	5.34E-98
FBLN1	2.07E-80	0.866841379	0.995	0.593	5.47E-76
ANGPTL4	7.51E-77	0.857686905	0.657	0.286	1.98E-72
CXCL2	5.93E-18	0.844512683	0.48	0.183	1.56E-13
F3	4.88E-118	0.841994955	0.528	0.187	1.29E-113
PLAUR	2.15E-133	0.841824103	0.784	0.311	5.68E-129
SFRP1	8.93E-132	0.839815901	0.61	0.093	2.36E-127
HSPD1	5.65E-114	0.831202103	0.866	0.573	1.49E-109
MAT2A	2.85E-150	0.824389608	0.904	0.472	7.51E-146
THBS2	4.99E-116	0.822762547	0.814	0.317	1.32E-111
KLF4	5.40E-100	0.817217201	0.796	0.388	1.42E-95
SEMA3C	1.40E-95	0.797282954	0.626	0.304	3.71E-91
DDX21	1.94E-202	0.792093995	0.875	0.375	5.11E-198
NR4A3	1.47E-119	0.783049198	0.717	0.239	3.87E-115
MT1M	2.92E-39	0.77654662	0.704	0.488	7.69E-35
TFPI2	8.54E-27	0.766420508	0.474	0.103	2.25E-22
PDGFRL	3.65E-161	0.764528268	0.725	0.232	9.63E-157
ACKR3	7.52E-137	0.759440151	0.487	0.116	1.98E-132
AKR1C1	9.41E-126	0.755865674	0.601	0.212	2.48E-121
CD55	1.82E-95	0.750769691	0.667	0.381	4.80E-91
EIF1B	1.86E-216	0.746920444	0.852	0.584	4.92E-212
ADM	8.50E-60	0.745976278	0.491	0.175	2.24E-55
MGST1	3.03E-123	0.74361907	0.853	0.351	8.00E-119
MEG3	1.13E-120	0.739595425	0.781	0.322	2.99E-116
CD248	2.17E-96	0.738903256	0.822	0.48	5.73E-92
FOSL1	4.61E-109	0.732964618	0.676	0.189	1.22E-104
ITM2A	6.27E-199	0.729726278	0.616	0.11	1.65E-194
CHRDL1	1.31E-143	0.726780976	0.796	0.32	3.46E-139
MTRNR2L12	6.16E-125	0.72328391	0.542	0.119	1.63E-120
EIF4A3	1.95E-123	0.719011744	0.764	0.381	5.14E-119
ATP1B3	3.15E-115	0.71718431	0.735	0.354	8.31E-111
HMOX1	6.72E-28	0.712976724	0.342	0.086	1.77E-23
HSPE1	4.52E-126	0.706981378	0.899	0.718	1.19E-121
DNAJA1	4.72E-128	0.706561885	0.892	0.573	1.24E-123
SFRP2	2.85E-21	0.697133812	0.946	0.365	7.53E-17
ZFP36L1	1.04E-152	0.695856654	0.98	0.917	2.74E-148
PTGDS	3.87E-25	0.690135214	0.875	0.48	1.02E-20
VEGFA	1.57E-166	0.687633471	0.659	0.172	4.13E-162
IGFBP4	1.72E-80	0.680716884	0.995	0.773	4.54E-76
FSTL1	7.87E-103	0.678016857	0.924	0.677	2.07E-98
SRPX	1.07E-109	0.67782008	0.733	0.331	2.82E-105
NAMPT	2.55E-85	0.675886837	0.886	0.476	6.72E-81
RARRES1	2.88E-36	0.67587897	0.845	0.451	7.60E-32
PDLIM4	2.58E-171	0.671922193	0.749	0.257	6.80E-167
PDPN	4.03E-126	0.669179591	0.71	0.252	1.06E-121
EFEMP1	1.37E-69	0.66870955	0.966	0.544	3.60E-65
BAG3	8.78E-73	0.659933617	0.72	0.36	2.32E-68
TMEM176A	5.92E-96	0.65824457	0.868	0.47	1.56E-91
LSP1	4.95E-161	0.652807277	0.602	0.128	1.30E-156
RSPO3	2.66E-93	0.651477703	0.479	0.089	7.01E-89
TUBB2A	1.20E-108	0.645015658	0.671	0.281	3.16E-104
PIM1	3.22E-72	0.642539386	0.636	0.272	8.50E-68
ZFP36L2	1.29E-111	0.64117185	0.906	0.757	3.40E-107
TNFRSF12A	1.32E-62	0.640649004	0.826	0.427	3.49E-58
TNXB	2.10E-83	0.637572798	0.832	0.425	5.55E-79
IL1R1	9.70E-94	0.636411106	0.783	0.372	2.56E-89
PTGIS	1.66E-85	0.633655865	0.716	0.247	4.39E-81
GPNMB	4.00E-91	0.629134252	0.834	0.333	1.06E-86
KDM6B	6.59E-92	0.626496848	0.685	0.258	1.74E-87
HSPA8	3.22E-152	0.624461581	0.984	0.893	8.49E-148
ARC	2.49E-21	0.62380947	0.343	0.064	6.56E-17
EGR1	3.04E-69	0.620883417	0.939	0.691	8.03E-65
NOP16	3.33E-228	0.620121701	0.691	0.195	8.78E-224
HSP90AB1	3.67E-176	0.619878966	0.997	0.967	9.68E-172
CHD1	1.54E-149	0.615864316	0.739	0.282	4.07E-145
TUBA1C	1.57E-96	0.613185376	0.771	0.361	4.13E-92
FOSB	5.97E-53	0.611851693	0.823	0.54	1.57E-48
ABL2	1.25E-99	0.61074849	0.674	0.226	3.30E-95
SRSF7	3.38E-166	0.610252709	0.871	0.531	8.92E-162
HNRNPAB	4.06E-192	0.608258903	0.771	0.385	1.07E-187
CDKN1A	1.89E-41	0.608014816	0.888	0.511	4.99E-37
IFI16	6.57E-138	0.607093159	0.837	0.495	1.73E-133
KLF9	1.38E-133	0.605931726	0.838	0.519	3.64E-129
NCL	1.61E-197	0.602451912	0.922	0.743	4.24E-193
ARL4D	4.55E-118	0.600084244	0.531	0.223	1.20E-113
NNMT	6.65E-61	0.597948918	0.971	0.692	1.75E-56
PIM3	6.42E-115	0.596594783	0.628	0.228	1.69E-110
CBLB	1.09E-140	0.594565435	0.686	0.27	2.88E-136
ITGA5	5.69E-128	0.589770592	0.587	0.19	1.50E-123
BTG3	2.61E-163	0.589388721	0.774	0.383	6.87E-159
SAT1	1.02E-90	0.58778369	0.98	0.923	2.69E-86
C1R	1.74E-117	0.58566937	0.954	0.649	4.60E-113
CXCL8	3.72E-07	0.582350499	0.19	0.074	0.009814894
DKK1	6.61E-07	0.582202072	0.148	0.05	0.017442554
3-Mar	5.02E-201	0.581880365	0.536	0.114	1.32E-196
LIMA1	3.88E-121	0.580885312	0.853	0.519	1.02E-116
LDHA	3.35E-134	0.580082486	0.974	0.842	8.83E-130
AMD1	1.94E-145	0.571483278	0.68	0.267	5.10E-141
SCARA5	1.09E-80	0.567580602	0.701	0.195	2.88E-76
CD34	7.61E-81	0.562224674	0.692	0.236	2.01E-76
CLEC3B	1.78E-27	0.55662161	0.355	0.195	4.69E-23
PLPP3	7.64E-67	0.556419081	0.84	0.52	2.02E-62
RPL41	3.59E-133	0.551109916	0.995	0.981	9.46E-129
ATP1A1	3.81E-133	0.550915929	0.761	0.391	1.01E-128
CPXM1	1.03E-101	0.54850208	0.669	0.186	2.71E-97
HTRA3	4.21E-43	0.547849906	0.516	0.258	1.11E-38
PLTP	4.30E-89	0.54651963	0.849	0.561	1.13E-84
HSP90AA1	1.89E-98	0.54272056	0.991	0.967	4.98E-94
FKBP1A	5.18E-171	0.538316932	0.908	0.758	1.37E-166
KLF3	1.72E-103	0.538049505	0.528	0.224	4.53E-99
C16orf45	5.67E-163	0.53616631	0.555	0.177	1.50E-158
SLC4A7	4.77E-118	0.532594031	0.479	0.146	1.26E-113
GNPNAT1	1.76E-115	0.530796136	0.484	0.145	4.64E-111
LRRN4CL	1.67E-142	0.523385172	0.555	0.153	4.40E-138
WT1	4.50E-166	0.520651256	0.461	0.07	1.19E-161
ATP13A3	1.94E-156	0.520491979	0.554	0.158	5.12E-152
YWHAG	1.20E-129	0.519891991	0.712	0.323	3.17E-125
SLC19A2	6.03E-54	0.519086251	0.66	0.235	1.59E-49
SLC20A1	2.50E-80	0.517634929	0.591	0.174	6.59E-76
HNRNPU	2.03E-105	0.514507811	0.845	0.569	5.35E-101
HSPA1B	1.27E-22	0.51356114	0.684	0.532	3.34E-18
HMGA1	8.05E-64	0.513264738	0.401	0.117	2.12E-59
EGR3	1.33E-133	0.511818656	0.493	0.124	3.52E-129
DCLK1	7.19E-128	0.509819559	0.5	0.152	1.90E-123
NOP58	1.50E-166	0.509413227	0.725	0.315	3.97E-162
SRSF2	2.77E-116	0.508946114	0.828	0.512	7.31E-112
NOLC1	2.96E-128	0.503340487	0.665	0.275	7.82E-124
TUBB4B	1.05E-96	0.502764918	0.853	0.573	2.77E-92
B4GALT1	7.77E-85	0.502301308	0.654	0.291	2.05E-80
GSN	1.63E-47	0.498695981	0.974	0.881	4.29E-43
PFDN2	2.41E-129	0.49470283	0.788	0.461	6.36E-125
NPM1	8.05E-148	0.493838393	0.989	0.933	2.12E-143
MCL1	1.97E-89	0.490909273	0.927	0.716	5.19E-85
SFPQ	1.10E-112	0.490784122	0.855	0.519	2.90E-108
ETF1	4.95E-142	0.487455759	0.655	0.276	1.31E-137
CILP	4.32E-66	0.485597187	0.428	0.088	1.14E-61
TUBB3	1.46E-67	0.484547865	0.399	0.134	3.86E-63
VASN	9.02E-63	0.483957047	0.682	0.448	2.38E-58
XBP1	1.67E-103	0.483867333	0.824	0.536	4.39E-99
STEAP2	9.67E-78	0.479483354	0.658	0.303	2.55E-73
PNRC1	1.78E-86	0.47877949	0.953	0.907	4.70E-82
INSIG1	6.98E-56	0.475824375	0.401	0.14	1.84E-51
HSPA6	2.32E-05	0.475493312	0.112	0.043	0.611214972
PCOLCE	2.03E-69	0.475068228	0.949	0.689	5.35E-65
UBC	7.21E-113	0.474949382	0.993	0.985	1.90E-108
ABCA8	6.83E-66	0.473979574	0.71	0.344	1.80E-61
PTP4A1	1.06E-89	0.472905827	0.674	0.299	2.80E-85
AKAP12	1.09E-51	0.471439608	0.786	0.49	2.87E-47
CYCS	3.48E-59	0.469194482	0.779	0.475	9.17E-55
C1QTNF3	1.16E-37	0.467911542	0.471	0.119	3.06E-33
SOCS3	5.77E-32	0.467589196	0.853	0.489	1.52E-27
C16orf89	6.54E-106	0.466907891	0.537	0.161	1.73E-101
CREM	1.62E-59	0.465575808	0.591	0.256	4.27E-55
DUSP6	1.17E-62	0.464278647	0.385	0.14	3.09E-58
IL6ST	1.73E-77	0.463472148	0.911	0.668	4.56E-73
OLFML3	1.81E-61	0.461596846	0.853	0.485	4.78E-57
ANXA1	1.49E-62	0.460852704	0.96	0.879	3.94E-58
CEBPZ	1.65E-148	0.458938317	0.653	0.283	4.36E-144
TNFRSF1A	6.52E-101	0.458092298	0.809	0.558	1.72E-96
NFE2L2	1.52E-103	0.457994789	0.867	0.563	4.00E-99
CFI	1.09E-78	0.455344096	0.706	0.282	2.87E-74
EIF5A	4.87E-90	0.455219205	0.809	0.556	1.29E-85
RNF149	2.52E-119	0.45382124	0.65	0.283	6.64E-115
GNL3	1.65E-131	0.452186314	0.624	0.254	4.36E-127
MLLT11	7.43E-96	0.450830034	0.433	0.145	1.96E-91
SVEP1	7.52E-69	0.449341091	0.533	0.214	1.98E-64
SERTAD1	2.34E-67	0.446478252	0.782	0.415	6.18E-63
TIPARP	1.45E-71	0.445613661	0.549	0.217	3.82E-67
HAS2	1.56E-25	0.445538919	0.413	0.179	4.11E-21
RSL1D1	6.92E-130	0.444615038	0.779	0.446	1.83E-125
HNRNPF	4.52E-112	0.443379649	0.824	0.523	1.19E-107
TXNRD1	6.25E-85	0.442747357	0.558	0.251	1.65E-80
STK17A	3.68E-101	0.442116727	0.53	0.208	9.71E-97
HSPA1A	3.17E-21	0.44131624	0.828	0.766	8.36E-17
WDR43	7.52E-141	0.44036334	0.577	0.197	1.98E-136
NXT1	3.87E-144	0.440223332	0.628	0.262	1.02E-139
ZNF593	4.29E-129	0.440028713	0.605	0.253	1.13E-124
PAMR1	6.27E-111	0.439076918	0.51	0.139	1.65E-106
RANBP2	7.42E-67	0.438939498	0.538	0.257	1.96E-62
FAM46A	8.88E-55	0.438592127	0.493	0.273	2.34E-50
ABI3BP	1.26E-44	0.437746075	0.852	0.505	3.32E-40
NRIP1	2.42E-74	0.43749917	0.496	0.176	6.39E-70
CRABP2	5.01E-23	0.434834993	0.659	0.217	1.32E-18
ADAMTS15	1.11E-128	0.434681087	0.331	0.059	2.92E-124
C1S	8.43E-62	0.434059337	0.991	0.825	2.22E-57
BAZ1A	8.83E-98	0.43373616	0.534	0.188	2.33E-93
RBMS1	1.61E-95	0.433257458	0.844	0.581	4.25E-91
TCEB1	9.44E-61	0.432871546	0.781	0.498	2.49E-56
TMEM176B	2.83E-54	0.432738292	0.865	0.505	7.46E-50
SELK	2.15E-62	0.431473163	0.782	0.52	5.67E-58
SH3BP5	6.12E-106	0.430239881	0.57	0.2	1.61E-101
TSHZ2	7.27E-97	0.427335369	0.65	0.267	1.92E-92
BZW1	5.15E-102	0.42504986	0.831	0.53	1.36E-97
CHMP1B	1.78E-40	0.422945305	0.444	0.19	4.70E-36
ELL2	8.85E-50	0.422861607	0.579	0.299	2.33E-45
DAB2	2.52E-87	0.421776621	0.65	0.35	6.64E-83
CREB5	1.45E-55	0.418890635	0.519	0.217	3.81E-51
TOP1	1.04E-81	0.418016661	0.742	0.411	2.74E-77
HSPB6	2.73E-40	0.417550203	0.826	0.547	7.21E-36
COTL1	1.06E-98	0.417491791	0.556	0.264	2.81E-94
TUBB6	2.72E-85	0.414109191	0.764	0.435	7.18E-81
EIF1	5.78E-168	0.414070642	0.999	0.999	1.52E-163
CPZ	1.36E-95	0.413975165	0.461	0.151	3.60E-91
SGK1	8.09E-16	0.413828951	0.526	0.212	2.13E-11
SNU13	1.84E-102	0.413409563	0.793	0.527	4.86E-98
TXN	1.15E-67	0.412338843	0.887	0.859	3.03E-63
WTAP	6.86E-71	0.411968406	0.641	0.365	1.81E-66
FGFR1	2.49E-87	0.411838382	0.706	0.37	6.56E-83
TUBB2B	3.86E-70	0.411419765	0.271	0.068	1.02E-65
CYBRD1	3.52E-85	0.409661611	0.819	0.499	9.27E-81
TMED5	4.03E-92	0.407681572	0.637	0.309	1.06E-87
CCND2	1.10E-93	0.402631706	0.623	0.328	2.90E-89
OAF	1.77E-76	0.400790341	0.562	0.219	4.66E-72
SERBP1	1.66E-97	0.400566841	0.849	0.569	4.39E-93
PA2G4	1.30E-94	0.396950615	0.766	0.479	3.44E-90
MIR222HG	5.41E-42	0.393190466	0.351	0.121	1.43E-37
NT5E	2.54E-107	0.393005569	0.483	0.122	6.71E-103
MAFF	8.85E-32	0.392681343	0.664	0.348	2.33E-27
JUNB	7.81E-37	0.392509269	0.994	0.936	2.06E-32
BDKRB2	9.66E-116	0.391536371	0.383	0.067	2.55E-111
RFK	3.79E-100	0.389554323	0.415	0.155	9.99E-96
MPZL1	4.53E-99	0.388569023	0.622	0.313	1.19E-94
SRGAP1	7.90E-93	0.388019267	0.503	0.194	2.09E-88
PTGS2	5.13E-12	0.386909622	0.308	0.113	1.35E-07
NEAT1	1.69E-41	0.385975393	0.947	0.917	4.45E-37
OGN	1.00E-28	0.385810042	0.809	0.367	2.64E-24
UGP2	7.69E-55	0.384795435	0.574	0.348	2.03E-50
DNAJC2	1.51E-122	0.384454986	0.5	0.18	3.99E-118
SPTSSA	3.84E-63	0.383937099	0.772	0.5	1.01E-58
PODN	2.44E-43	0.383600692	0.803	0.436	6.43E-39
PLAT	5.62E-40	0.377893991	0.484	0.235	1.48E-35
RP11-14N7.2	1.56E-47	0.37766471	0.503	0.243	4.11E-43
EGFR	2.46E-85	0.375585904	0.542	0.231	6.50E-81
NABP1	5.33E-62	0.375483157	0.423	0.151	1.40E-57
RABGEF1	1.29E-94	0.375373237	0.451	0.137	3.39E-90
NIFK	2.38E-98	0.374615996	0.601	0.278	6.27E-94
MARCKSL1	7.38E-54	0.373050679	0.556	0.268	1.95E-49
EIF5	4.70E-64	0.371911356	0.834	0.544	1.24E-59
TGFBR3	2.71E-58	0.371721336	0.556	0.283	7.15E-54
DDX3X	1.53E-62	0.37162886	0.716	0.426	4.03E-58
OSMR	2.98E-66	0.370990012	0.587	0.287	7.87E-62
NR4A2	8.25E-24	0.370136076	0.546	0.301	2.18E-19
IFITM1	4.51E-26	0.367392367	0.939	0.658	1.19E-21
ARPC5L	5.80E-98	0.366763784	0.561	0.239	1.53E-93
FBL	3.03E-93	0.366406572	0.618	0.311	7.98E-89
S100A4	5.28E-30	0.366123739	0.964	0.81	1.39E-25
LRRC59	3.95E-90	0.364161388	0.631	0.306	1.04E-85
PLSCR1	2.50E-50	0.36392244	0.61	0.325	6.60E-46
TOMM5	8.63E-81	0.363699359	0.744	0.45	2.28E-76
EIF4A1	2.89E-52	0.363320652	0.71	0.372	7.63E-48
DDX27	1.61E-93	0.362974333	0.474	0.187	4.26E-89
NOP56	2.06E-99	0.361524804	0.511	0.204	5.44E-95
FBLN2	1.66E-23	0.361489128	0.807	0.402	4.39E-19
FGF2	2.56E-72	0.360762345	0.342	0.108	6.74E-68
PNO1	2.62E-116	0.360498104	0.479	0.166	6.92E-112
S100A16	7.57E-39	0.359004452	0.648	0.397	2.00E-34
HIF1A	6.29E-36	0.358554666	0.765	0.548	1.66E-31
C1orf21	6.77E-89	0.358488314	0.539	0.219	1.79E-84
CCL2	1.78E-06	0.356936153	0.716	0.494	0.046852759
EIF3A	2.68E-70	0.356212618	0.664	0.372	7.06E-66
MESDC1	7.75E-108	0.355520771	0.415	0.12	2.04E-103
GABARAPL1	8.09E-59	0.35511373	0.595	0.318	2.13E-54
SYNCRIP	8.63E-82	0.355031657	0.645	0.334	2.28E-77
GRPEL1	2.00E-100	0.354466722	0.5	0.196	5.28E-96
THBD	7.01E-17	0.352968388	0.204	0.113	1.85E-12
NUFIP2	6.03E-77	0.352792556	0.51	0.228	1.59E-72
PTRH2	3.05E-107	0.352755495	0.507	0.193	8.06E-103
FUS	3.46E-68	0.352597754	0.891	0.677	9.13E-64
CCNL1	3.69E-47	0.35222518	0.814	0.496	9.73E-43
DDX5	2.12E-79	0.351143848	0.996	0.957	5.58E-75
SRSF5	2.59E-69	0.350078611	0.848	0.652	6.82E-65
TRIO	5.32E-77	0.349564997	0.397	0.145	1.40E-72
DCAF13	8.13E-108	0.348397571	0.479	0.169	2.14E-103
LMNA	2.55E-32	0.348213115	0.931	0.895	6.72E-28
CLCF1	3.15E-57	0.346408858	0.374	0.096	8.31E-53
EMP3	2.90E-51	0.345799177	0.88	0.765	7.64E-47
GLIS3	1.47E-79	0.345789068	0.389	0.114	3.89E-75
SNRPD1	3.60E-80	0.345598408	0.657	0.359	9.50E-76
PLBD1	5.70E-107	0.3449599	0.454	0.121	1.50E-102
COLEC12	6.53E-73	0.34491255	0.511	0.179	1.72E-68
EIF1AX	5.66E-71	0.344859909	0.74	0.492	1.49E-66
BRIX1	4.08E-114	0.344697257	0.506	0.191	1.08E-109
DDX3Y	6.42E-66	0.344424716	0.529	0.219	1.69E-61
ABHD5	3.83E-67	0.344200472	0.434	0.186	1.01E-62
STAT3	5.10E-56	0.343519758	0.841	0.584	1.35E-51
CDC42EP2	4.95E-52	0.34279102	0.532	0.249	1.31E-47
ADD3	2.58E-57	0.341108569	0.703	0.391	6.81E-53
ATF3	5.54E-17	0.340004674	0.726	0.471	1.46E-12
APP	1.92E-52	0.339969018	0.892	0.693	5.08E-48
HSPA9	5.09E-65	0.339752253	0.667	0.372	1.34E-60
ABLIM1	1.75E-58	0.339386932	0.418	0.148	4.61E-54
HSPB8	2.96E-26	0.338018874	0.569	0.359	7.81E-22
FAM180A	5.45E-42	0.337375686	0.337	0.101	1.44E-37
RBM25	1.01E-66	0.337341875	0.737	0.471	2.67E-62
HNRNPA0	4.19E-66	0.337286205	0.845	0.625	1.10E-61
TAF1D	1.54E-64	0.336977835	0.651	0.348	4.07E-60
RPL22L1	2.67E-45	0.336016067	0.721	0.424	7.04E-41
LXN	1.06E-32	0.334764088	0.547	0.284	2.80E-28
BRD2	5.90E-46	0.334194045	0.633	0.379	1.56E-41
KCTD20	2.21E-75	0.333689583	0.476	0.222	5.83E-71
EIF3J	3.49E-78	0.33340761	0.545	0.263	9.21E-74
FAM126A	2.83E-88	0.332526133	0.462	0.194	7.47E-84
TGIF1	1.04E-49	0.332305302	0.505	0.265	2.76E-45
CCT2	6.43E-64	0.331764167	0.71	0.423	1.69E-59
S100A10	1.49E-23	0.330725516	0.98	0.898	3.94E-19
REXO2	1.71E-57	0.330518011	0.747	0.508	4.50E-53
PROS1	3.06E-66	0.330241814	0.572	0.29	8.06E-62
FAM198B	1.93E-77	0.330090806	0.408	0.121	5.10E-73
LRP1	4.80E-39	0.329911401	0.883	0.597	1.27E-34
RBM39	1.40E-65	0.329782548	0.857	0.642	3.69E-61
NR4A1	2.85E-14	0.329498166	0.922	0.606	7.53E-10
PRRX1	2.42E-45	0.329481322	0.708	0.422	6.39E-41
TRIB1	3.31E-40	0.329255379	0.459	0.196	8.73E-36
ZNF800	5.36E-94	0.328147212	0.492	0.207	1.41E-89
SPHK1	1.12E-47	0.327689624	0.412	0.151	2.94E-43
TIMP2	1.66E-46	0.32721402	0.89	0.631	4.38E-42
ELOVL5	1.04E-62	0.326324692	0.599	0.325	2.75E-58
TPBG	2.65E-67	0.326285	0.525	0.235	7.00E-63
LINC00473	8.22E-94	0.326061927	0.305	0.05	2.17E-89
CLDN11	1.03E-91	0.324927244	0.344	0.074	2.70E-87
HRH1	4.58E-95	0.324776455	0.322	0.072	1.21E-90
DNTTIP2	1.22E-79	0.324542533	0.521	0.218	3.23E-75
TPT1	4.18E-66	0.324455351	0.999	0.998	1.10E-61
ENO1	2.87E-69	0.324328069	0.854	0.68	7.57E-65
GNG11	9.38E-43	0.322487074	0.658	0.398	2.48E-38
VAT1	2.15E-52	0.320349374	0.6	0.311	5.68E-48
GJA1	2.29E-40	0.319926562	0.497	0.188	6.04E-36
GSPT1	7.77E-78	0.319891385	0.514	0.222	2.05E-73
NAA50	1.68E-77	0.319749395	0.534	0.249	4.43E-73
SLC16A1	1.94E-65	0.31899198	0.434	0.149	5.12E-61
EMP1	1.74E-17	0.318975012	0.811	0.574	4.59E-13
SRM	3.61E-61	0.318919136	0.59	0.314	9.53E-57
TCP1	1.61E-58	0.318196059	0.62	0.352	4.25E-54
CYP26B1	9.44E-104	0.318091578	0.224	0.023	2.49E-99
CPXM2	8.67E-85	0.317770788	0.33	0.061	2.29E-80
RGS2	3.11E-19	0.31698695	0.43	0.253	8.19E-15
COL14A1	1.76E-20	0.316539917	0.842	0.569	4.65E-16
SQSTM1	3.74E-43	0.314976307	0.929	0.87	9.86E-39
G3BP1	2.20E-58	0.314583767	0.626	0.384	5.81E-54
EIF4E	1.23E-58	0.31433463	0.609	0.323	3.24E-54
PRRC2C	5.63E-51	0.313719068	0.754	0.511	1.49E-46
SNAI2	1.98E-34	0.313171056	0.42	0.192	5.22E-30
SEMA3B	3.10E-60	0.313077896	0.433	0.182	8.18E-56
LARP4	1.06E-75	0.312759879	0.469	0.192	2.80E-71
BIN1	7.65E-86	0.312710923	0.441	0.155	2.02E-81
CTSF	2.34E-49	0.312326296	0.652	0.413	6.18E-45
EIF5B	2.71E-63	0.312253019	0.597	0.328	7.15E-59
MT1G	1.04E-07	0.312142177	0.229	0.088	0.002736312
TWIST2	1.31E-70	0.310643511	0.409	0.172	3.47E-66
MIDN	3.64E-55	0.310601993	0.53	0.25	9.60E-51
TGFBR2	2.20E-44	0.310413269	0.618	0.361	5.81E-40
RPS29	1.82E-48	0.309242301	0.964	0.915	4.81E-44
ARID5B	7.24E-26	0.308781864	0.859	0.64	1.91E-21
SLC43A3	7.18E-75	0.308751808	0.465	0.186	1.89E-70
WWTR1	5.82E-52	0.308711503	0.505	0.259	1.54E-47
JMJD1C	1.25E-40	0.307839327	0.628	0.399	3.29E-36
PHLDB1	2.51E-61	0.307768497	0.545	0.309	6.62E-57
DUSP1	1.90E-25	0.307187364	0.976	0.951	5.02E-21
PCBP1	4.75E-56	0.306827293	0.864	0.765	1.25E-51
HNRNPDL	1.02E-68	0.306309178	0.946	0.843	2.70E-64
EIF2S1	1.84E-80	0.305133435	0.525	0.244	4.85E-76
GEM	3.70E-12	0.30502715	0.678	0.583	9.75E-08
STEAP1	9.01E-37	0.304108811	0.594	0.318	2.38E-32
ADAMTS16	5.68E-54	0.303690676	0.232	0.058	1.50E-49
SMOC2	2.01E-35	0.303429839	0.446	0.234	5.29E-31
PNPLA8	2.41E-63	0.302818509	0.533	0.271	6.37E-59
SLC25A33	4.45E-87	0.302721544	0.406	0.148	1.17E-82
IPO7	1.34E-55	0.30207189	0.535	0.28	3.55E-51
SLC3A2	8.52E-46	0.301935925	0.658	0.362	2.25E-41
SDCBP	6.61E-57	0.301805237	0.855	0.711	1.74E-52
NME1	2.24E-63	0.301436957	0.504	0.244	5.91E-59
RDH10	8.61E-53	0.301006013	0.313	0.096	2.27E-48
TUBA1B	9.66E-38	0.300550677	0.953	0.84	2.55E-33
SNRPB	6.93E-55	0.300336607	0.695	0.435	1.83E-50
PXDC1	2.77E-71	0.299116252	0.393	0.154	7.31E-67
H2AFX	2.35E-65	0.298390553	0.417	0.17	6.20E-61
NFIL3	6.57E-62	0.297926494	0.386	0.157	1.73E-57
POLR1C	3.77E-81	0.297502632	0.434	0.165	9.95E-77
EBF2	1.89E-99	0.297079829	0.289	0.051	4.99E-95
EMILIN2	1.71E-84	0.296557954	0.294	0.06	4.50E-80
S100A13	3.34E-26	0.296055949	0.873	0.604	8.82E-22
NIP7	7.75E-87	0.295959583	0.413	0.146	2.04E-82
SPAG9	1.86E-48	0.295719193	0.568	0.315	4.89E-44
ST3GAL1	3.93E-66	0.295298074	0.432	0.187	1.04E-61
IGSF10	4.33E-38	0.2952785	0.351	0.14	1.14E-33
WISP2	2.11E-09	0.294903025	0.678	0.317	5.58E-05
IL33	3.38E-44	0.294803513	0.465	0.178	8.92E-40
SRSF1	8.05E-61	0.293674753	0.589	0.328	2.12E-56
SF1	3.28E-52	0.293559001	0.789	0.551	8.65E-48
CCDC47	2.12E-55	0.293190719	0.645	0.391	5.58E-51
LGALS3BP	1.31E-41	0.293042082	0.901	0.671	3.45E-37
IFI27	1.41E-08	0.29244081	0.563	0.326	0.000372297
ESYT2	5.03E-73	0.292394287	0.458	0.199	1.33E-68
METAP2	3.50E-62	0.291419944	0.579	0.31	9.23E-58
METRNL	3.41E-100	0.289977381	0.334	0.077	8.99E-96
INTS6	1.19E-59	0.289873352	0.371	0.147	3.15E-55
CTSH	3.27E-55	0.289614651	0.55	0.332	8.62E-51
BCCIP	1.51E-69	0.289431433	0.521	0.25	3.99E-65
SNED1	1.89E-72	0.288726278	0.385	0.135	4.99E-68
PAICS	8.03E-86	0.288087229	0.395	0.143	2.12E-81
CTNNAL1	1.44E-51	0.287795338	0.517	0.279	3.80E-47
GTPBP4	5.30E-80	0.286980524	0.459	0.188	1.40E-75
BZW2	5.93E-70	0.285934085	0.434	0.178	1.56E-65
SRSF3	2.15E-40	0.285251038	0.756	0.536	5.67E-36
HNRNPH1	1.07E-44	0.284628585	0.58	0.314	2.84E-40
HSPA5	3.10E-27	0.284428152	0.869	0.754	8.17E-23
DKC1	7.01E-88	0.284223588	0.382	0.13	1.85E-83
FOSL2	1.89E-42	0.284059792	0.591	0.334	4.99E-38
STK40	2.02E-94	0.283764589	0.347	0.095	5.34E-90
GCLM	3.98E-49	0.283711326	0.373	0.141	1.05E-44
UCK2	1.48E-80	0.28363141	0.359	0.113	3.91E-76
CTSK	2.13E-16	0.283322787	0.824	0.446	5.62E-12
DDR2	1.24E-45	0.28276644	0.554	0.35	3.27E-41
KPNA2	4.89E-52	0.282520012	0.399	0.161	1.29E-47
TNFAIP2	3.73E-32	0.282499076	0.349	0.154	9.84E-28
RUNX1	3.89E-29	0.282205521	0.545	0.303	1.03E-24
ANK2	2.39E-36	0.282048726	0.426	0.218	6.31E-32
RBBP6	3.03E-44	0.280742345	0.615	0.376	7.98E-40
IVNS1ABP	1.22E-60	0.280427724	0.413	0.165	3.21E-56
ZFAS1	2.40E-42	0.280191744	0.834	0.695	6.33E-38
ABL1	6.03E-81	0.280058947	0.403	0.154	1.59E-76
RAN	2.73E-48	0.280057951	0.903	0.814	7.21E-44
CCDC109B	2.67E-67	0.27881896	0.402	0.158	7.06E-63
ABCA9	1.35E-69	0.278550211	0.357	0.11	3.55E-65
ILF2	2.61E-50	0.277819786	0.667	0.421	6.88E-46
NEGR1	3.76E-56	0.27767368	0.373	0.14	9.93E-52
PPP3CA	1.49E-68	0.276654891	0.4	0.167	3.93E-64
AKIRIN1	1.55E-60	0.275434487	0.491	0.24	4.08E-56
NFIA	2.18E-41	0.275054461	0.707	0.439	5.74E-37
VIMP	2.97E-43	0.27499439	0.748	0.497	7.82E-39
TRMT10C	4.03E-69	0.274561418	0.464	0.209	1.06E-64
CCDC71L	9.63E-32	0.274545808	0.298	0.135	2.54E-27
TWISTNB	4.93E-59	0.273450474	0.406	0.181	1.30E-54
BAIAP2	1.21E-56	0.270891639	0.395	0.152	3.20E-52
CSNK1A1	8.91E-42	0.27025146	0.747	0.515	2.35E-37
STRAP	1.14E-46	0.269509531	0.708	0.451	3.00E-42
PEA15	5.58E-40	0.268305325	0.664	0.41	1.47E-35
BICC1	3.10E-60	0.268137129	0.409	0.168	8.17E-56
ACTG1	4.07E-37	0.267832635	0.995	0.994	1.07E-32
MIR22HG	1.37E-32	0.267798578	0.585	0.322	3.60E-28
SH3PXD2B	9.97E-41	0.267227141	0.442	0.218	2.63E-36
SEMA6A	4.57E-65	0.266471471	0.246	0.055	1.21E-60
TFAM	6.06E-66	0.266434879	0.447	0.199	1.60E-61
TUBA4A	2.60E-58	0.26616939	0.158	0.031	6.86E-54
PRDM2	5.42E-72	0.265936829	0.373	0.131	1.43E-67
MRC2	7.29E-34	0.265548067	0.643	0.37	1.92E-29
RIOK1	2.91E-77	0.26538099	0.367	0.132	7.68E-73
PLK2	1.32E-22	0.265311488	0.382	0.192	3.48E-18
JUND	3.75E-27	0.264999213	0.724	0.487	9.88E-23
HIPK3	1.30E-53	0.264703245	0.43	0.194	3.42E-49
SOAT1	2.84E-65	0.264684456	0.379	0.129	7.48E-61
SERTAD2	5.77E-55	0.263876853	0.335	0.138	1.52E-50
ID2	7.78E-20	0.263751715	0.507	0.324	2.05E-15
GAS7	4.72E-32	0.262567499	0.437	0.226	1.25E-27
GLT8D2	2.52E-47	0.262227585	0.576	0.333	6.66E-43
RPF2	8.43E-67	0.261408469	0.434	0.197	2.22E-62
FHL2	1.13E-15	0.26138638	0.621	0.445	2.98E-11
PDGFRA	5.22E-25	0.260762124	0.58	0.318	1.38E-20
SNX9	8.00E-43	0.260563002	0.582	0.338	2.11E-38
TSKU	6.30E-36	0.260186354	0.336	0.185	1.66E-31
COL6A2	1.36E-24	0.26015688	0.987	0.884	3.58E-20
PITPNB	4.25E-53	0.260000974	0.511	0.263	1.12E-48
REL	6.89E-24	0.259807094	0.42	0.23	1.82E-19
SLC16A7	1.51E-48	0.259721288	0.319	0.142	3.99E-44
INPP1	6.13E-67	0.259021594	0.4	0.171	1.62E-62
RTN4	2.38E-41	0.258041141	0.928	0.848	6.28E-37
UGCG	4.10E-28	0.257986061	0.548	0.314	1.08E-23
UBE2N	2.52E-45	0.257670609	0.633	0.406	6.66E-41
CTSC	3.36E-12	0.257580785	0.415	0.503	8.86E-08
ANKRD28	4.70E-36	0.257027385	0.319	0.139	1.24E-31
MRTO4	9.83E-76	0.256372322	0.395	0.148	2.59E-71
VASH2	1.16E-88	0.256367914	0.249	0.047	3.07E-84
FLNB	3.59E-53	0.256084544	0.25	0.072	9.48E-49
H3F3B	9.46E-50	0.255674839	0.999	0.997	2.50E-45
FCGRT	1.92E-40	0.255406948	0.778	0.62	5.07E-36
DDX24	1.57E-37	0.254940696	0.784	0.58	4.13E-33
ZC3H15	8.06E-46	0.254729072	0.65	0.389	2.13E-41
SNHG12	1.21E-47	0.254622735	0.357	0.166	3.18E-43
TMEM70	3.60E-33	0.254558915	0.5	0.284	9.50E-29
EIF3M	5.67E-42	0.253541791	0.695	0.438	1.50E-37
EXOSC4	8.70E-68	0.253302677	0.406	0.169	2.29E-63
NFKBIA	3.48E-14	0.252942745	0.938	0.855	9.18E-10
TFRC	2.19E-48	0.252339299	0.295	0.098	5.77E-44
TXLNG	2.33E-76	0.25231553	0.334	0.115	6.15E-72
USP36	3.60E-63	0.252033602	0.364	0.126	9.51E-59
FERMT2	6.63E-35	0.251159555	0.662	0.483	1.75E-30
SLC39A14	3.22E-37	0.250438427	0.35	0.158	8.50E-33
ILK	6.11E-33	-0.250208515	0.451	0.546	1.61E-28
NREP	1.70E-39	-0.250694183	0.076	0.221	4.49E-35
HIST1H4C	5.92E-31	-0.250896769	0.171	0.289	1.56E-26
QSOX1	6.74E-21	-0.250936625	0.478	0.454	1.78E-16
NDUFB10	2.13E-33	-0.251117978	0.479	0.556	5.62E-29
HMGN1	9.59E-33	-0.251133175	0.471	0.595	2.53E-28
LGALS1	9.26E-30	-0.251355485	0.988	0.99	2.44E-25
LMCD1	7.81E-10	-0.251428899	0.266	0.457	2.06E-05
MYL12B	8.29E-45	-0.252755982	0.9	0.944	2.19E-40
PSME1	1.49E-36	-0.252919084	0.636	0.729	3.92E-32
TNFAIP3	2.51E-11	-0.252965616	0.156	0.223	6.63E-07
MSN	1.39E-33	-0.2541564	0.302	0.423	3.66E-29
COX7A2	4.15E-39	-0.254351024	0.775	0.84	1.09E-34
COX7C	1.14E-40	-0.254783199	0.87	0.92	3.02E-36
CNN3	5.24E-30	-0.255405812	0.749	0.775	1.38E-25
PDE5A	8.25E-45	-0.255534834	0.103	0.286	2.18E-40
ADAMTS9	3.85E-30	-0.257007564	0.086	0.181	1.01E-25
H3F3A	1.57E-50	-0.257026148	0.97	0.98	4.15E-46
C12orf57	2.25E-36	-0.257314295	0.817	0.837	5.95E-32
JUN	4.78E-14	-0.258049873	0.872	0.901	1.26E-09
HOPX	3.26E-25	-0.258113114	0.059	0.166	8.61E-21
UQCR10	1.56E-37	-0.25821709	0.573	0.735	4.11E-33
ALDH2	1.91E-29	-0.260645179	0.542	0.608	5.04E-25
ENAH	2.63E-36	-0.26113791	0.251	0.39	6.93E-32
BTG1	7.46E-25	-0.26173739	0.66	0.759	1.97E-20
ETS2	1.04E-27	-0.261932848	0.236	0.331	2.75E-23
SFTPC	4.69E-05	-0.26250466	0.281	0.534	1
CFL1	1.72E-45	-0.263642385	0.946	0.972	4.54E-41
PIK3R1	2.18E-27	-0.264008797	0.298	0.395	5.76E-23
CNN2	1.77E-29	-0.264249115	0.342	0.45	4.66E-25
HLA-DPB1	4.11E-45	-0.264366685	0.236	0.476	1.08E-40
TMEM47	1.33E-40	-0.265231835	0.209	0.373	3.52E-36
MINOS1	4.60E-31	-0.26556477	0.392	0.504	1.21E-26
RAB13	2.74E-34	-0.265619524	0.319	0.438	7.22E-30
WDR83OS	9.64E-44	-0.266423571	0.673	0.774	2.54E-39
MSRB3	4.43E-39	-0.266889636	0.266	0.413	1.17E-34
EIF3K	7.31E-46	-0.266969643	0.735	0.833	1.93E-41
SERPINA3	1.94E-09	-0.266990936	0.122	0.186	5.13E-05
TMEM204	3.15E-46	-0.267793174	0.064	0.227	8.30E-42
ATP5D	1.78E-43	-0.267964313	0.677	0.788	4.69E-39
NME3	7.41E-42	-0.268215891	0.385	0.524	1.96E-37
ARL6IP4	1.87E-41	-0.268360525	0.51	0.627	4.93E-37
VCAN	3.94E-11	-0.269529397	0.625	0.495	1.04E-06
EDF1	2.48E-47	-0.270991722	0.771	0.851	6.54E-43
C9orf16	1.89E-37	-0.271030793	0.312	0.455	5.00E-33
COL15A1	6.42E-35	-0.272197596	0.102	0.25	1.69E-30
RASL12	4.45E-47	-0.272213146	0.112	0.283	1.17E-42
GUCY1B3	2.33E-42	-0.272810345	0.152	0.327	6.14E-38
PARK7	1.07E-44	-0.272955178	0.662	0.756	2.81E-40
COX6B1	1.19E-45	-0.273539443	0.751	0.852	3.13E-41
FIS1	1.07E-40	-0.273656614	0.503	0.61	2.82E-36
SPCS1	2.22E-44	-0.273691964	0.595	0.724	5.86E-40
TLN1	1.19E-35	-0.274273216	0.43	0.514	3.14E-31
ARF5	4.85E-42	-0.274589199	0.525	0.635	1.28E-37
RGS16	1.31E-06	-0.274793695	0.219	0.229	0.034548464
HSPA2	3.27E-40	-0.27500336	0.055	0.193	8.62E-36
FGFR4	8.64E-42	-0.275403812	0.02	0.172	2.28E-37
CFB	7.51E-12	-0.276319541	0.308	0.219	1.98E-07
ATPIF1	1.17E-44	-0.277420986	0.435	0.601	3.09E-40
NDUFB7	5.36E-39	-0.2777009	0.433	0.544	1.41E-34
NBL1	2.39E-18	-0.277921767	0.761	0.669	6.31E-14
CNN1	2.06E-11	-0.279989284	0.283	0.306	5.44E-07
GUCY1A3	2.73E-44	-0.28021987	0.188	0.367	7.20E-40
SPINT2	2.73E-43	-0.281360904	0.026	0.176	7.21E-39
TRAPPC1	4.19E-43	-0.28299737	0.276	0.436	1.11E-38
HCFC1R1	2.76E-34	-0.283253769	0.451	0.552	7.28E-30
NEXN	7.28E-33	-0.283316943	0.304	0.432	1.92E-28
COX4I1	3.03E-54	-0.283520974	0.908	0.952	8.00E-50
CHURC1	2.30E-41	-0.28467955	0.39	0.511	6.07E-37
RNASEK	3.50E-49	-0.285457222	0.65	0.783	9.22E-45
HLA-DRB1	9.55E-37	-0.285589915	0.305	0.525	2.52E-32
VAMP8	2.14E-56	-0.28683363	0.13	0.378	5.65E-52
MT-ND3	1.06E-37	-0.287462559	0.987	0.995	2.80E-33
SARAF	2.81E-51	-0.290188994	0.714	0.83	7.42E-47
NEDD9	1.29E-47	-0.290727045	0.049	0.215	3.39E-43
COL3A1	1.48E-08	-0.293323647	0.872	0.712	0.000389754
RHOB	1.21E-17	-0.295292292	0.799	0.793	3.19E-13
MFGE8	9.39E-28	-0.295366126	0.655	0.635	2.48E-23
RPS26	6.08E-40	-0.295861687	0.973	0.98	1.60E-35
INPP4B	1.69E-30	-0.297305036	0.007	0.181	4.46E-26
TCEAL4	1.21E-38	-0.297710497	0.468	0.569	3.19E-34
HMGN2	3.98E-47	-0.29840608	0.783	0.874	1.05E-42
RCAN2	3.43E-54	-0.301378741	0.04	0.247	9.03E-50
TNS1	2.42E-46	-0.301975	0.209	0.375	6.38E-42
PEBP1	5.19E-58	-0.301999404	0.805	0.89	1.37E-53
CTSB	1.32E-47	-0.302199272	0.615	0.757	3.48E-43
CD4	2.74E-53	-0.302727743	0.089	0.279	7.23E-49
ARPC3	4.67E-57	-0.303948727	0.644	0.803	1.23E-52
FABP4	3.76E-17	-0.304265782	0.018	0.104	9.91E-13
C11orf96	1.14E-11	-0.304917565	0.472	0.495	3.01E-07
ASAH1	1.27E-49	-0.305010331	0.462	0.626	3.34E-45
UQCRB	3.11E-52	-0.30533493	0.796	0.875	8.19E-48
CTSD	5.57E-46	-0.306172151	0.606	0.75	1.47E-41
COX8A	2.03E-52	-0.306244692	0.679	0.803	5.34E-48
ARPC5	1.49E-50	-0.308800221	0.506	0.659	3.93E-46
EHD2	9.52E-48	-0.308989476	0.308	0.456	2.51E-43
DAZAP2	2.61E-50	-0.309570098	0.536	0.673	6.89E-46
B2M	2.42E-71	-0.309818449	1	1	6.39E-67
PTMS	1.00E-48	-0.312527951	0.759	0.795	2.64E-44
TACC1	5.72E-34	-0.312922915	0.608	0.642	1.51E-29
TGFBI	2.28E-46	-0.313983782	0.022	0.18	6.00E-42
LTBP1	8.49E-28	-0.315943371	0.511	0.542	2.24E-23
RGN	1.21E-50	-0.315969388	0.082	0.243	3.20E-46
LITAF	7.55E-29	-0.316890381	0.66	0.687	1.99E-24
FHL5	0.985557478	-0.317277789	0	0.184	1
MT-ND2	3.20E-52	-0.320385712	0.968	0.987	8.45E-48
ANAPC16	5.57E-51	-0.321183977	0.4	0.558	1.47E-46
RERG	3.14E-62	-0.321873333	0.103	0.347	8.29E-58
MALAT1	2.13E-31	-0.32575819	0.997	0.993	5.63E-27
PLXDC2	1.25E-34	-0.32614119	0.357	0.441	3.28E-30
PDGFRB	2.74E-37	-0.326212692	0.495	0.547	7.23E-33
BMP5	9.35E-15	-0.326373158	0.002	0.172	2.47E-10
GABARAP	4.39E-66	-0.32694635	0.93	0.96	1.16E-61
ANXA6	7.36E-51	-0.327025118	0.498	0.597	1.94E-46
COX7A1	3.35E-44	-0.327042552	0.398	0.522	8.83E-40
SRGN	2.14E-27	-0.327411154	0.432	0.613	5.64E-23
CSRP2	6.64E-26	-0.331098615	0.27	0.393	1.75E-21
NUPR1	1.05E-40	-0.332242498	0.553	0.646	2.78E-36
HLA-B	1.14E-42	-0.334807082	0.924	0.956	3.01E-38
RRAD	1.38E-38	-0.335103401	0.031	0.154	3.64E-34
TBX2	2.00E-55	-0.33537911	0.025	0.267	5.26E-51
PAG1	2.66E-43	-0.335864965	0.016	0.169	7.03E-39
UQCR11	1.03E-62	-0.33593876	0.673	0.828	2.72E-58
SYNGR2	7.03E-65	-0.33616692	0.063	0.305	1.85E-60
EDNRB	3.25E-50	-0.336188814	0.054	0.216	8.56E-46
PLEKHH2	1.72E-56	-0.336645656	0.126	0.314	4.52E-52
ADGRF5	3.46E-47	-0.337194027	0.021	0.172	9.14E-43
CHCHD10	3.03E-50	-0.337480782	0.202	0.373	7.99E-46
LURAP1L	2.31E-59	-0.340936894	0.031	0.269	6.11E-55
LPP	2.04E-40	-0.341703669	0.518	0.57	5.39E-36
COX6A1	1.05E-71	-0.342315524	0.851	0.918	2.77E-67
FABP5	1.27E-54	-0.345910625	0.157	0.396	3.35E-50
ELN	6.91E-24	-0.346153875	0.636	0.549	1.82E-19
APOLD1	1.94E-41	-0.346378053	0.012	0.14	5.12E-37
PTN	1.14E-38	-0.346523845	0.051	0.203	3.00E-34
4-Sep	2.90E-50	-0.346787729	0.016	0.229	7.66E-46
MYL12A	3.26E-59	-0.348546875	0.833	0.924	8.61E-55
PDLIM7	5.85E-48	-0.349099827	0.329	0.464	1.54E-43
HLA-DRA	7.31E-54	-0.350009154	0.277	0.52	1.93E-49
HMGN3	4.58E-65	-0.351641426	0.559	0.734	1.21E-60
SGCA	1.55E-66	-0.351877887	0.078	0.323	4.08E-62
ROBO2	9.06E-52	-0.35263517	0.025	0.201	2.39E-47
LAMB1	1.52E-47	-0.352937725	0.301	0.471	4.02E-43
MEF2C	1.59E-58	-0.353064569	0.058	0.244	4.20E-54
G0S2	4.00E-16	-0.353181677	0.237	0.23	1.05E-11
F2R	4.71E-46	-0.354528486	0.163	0.305	1.24E-41
CRIM1	1.21E-63	-0.35537488	0.051	0.277	3.19E-59
PLN	4.26E-31	-0.357072358	0.003	0.164	1.12E-26
SCN7A	1.83E-36	-0.361976513	0.194	0.324	4.84E-32
COX5B	6.64E-75	-0.362966895	0.718	0.859	1.75E-70
ESAM	4.66E-34	-0.363851636	0.005	0.203	1.23E-29
HEYL	9.21E-58	-0.366707088	0.029	0.229	2.43E-53
CYB5R3	4.51E-65	-0.367174216	0.683	0.736	1.19E-60
ACTN4	1.60E-52	-0.374882286	0.282	0.424	4.22E-48
TGFB1I1	1.03E-56	-0.375258909	0.333	0.506	2.71E-52
PPP1R12A	2.44E-58	-0.380083082	0.346	0.489	6.43E-54
ISYNA1	2.52E-56	-0.380950651	0.146	0.317	6.64E-52
KLF2	4.28E-25	-0.383355438	0.313	0.347	1.13E-20
ADAMTS4	1.01E-10	-0.384861604	0.337	0.251	2.67E-06
MYH10	1.54E-53	-0.385540275	0.263	0.411	4.06E-49
RGCC	8.89E-18	-0.386279597	0.488	0.607	2.35E-13
LPL	1.12E-51	-0.387639233	0.02	0.181	2.95E-47
H2AFJ	3.39E-58	-0.387813094	0.489	0.605	8.95E-54
ACTN1	1.55E-54	-0.390899765	0.32	0.536	4.09E-50
PRKCDBP	4.77E-61	-0.391544906	0.546	0.659	1.26E-56
PALLD	2.86E-49	-0.39599071	0.538	0.608	7.54E-45
EPAS1	5.32E-48	-0.399144462	0.382	0.48	1.40E-43
GADD45B	3.15E-20	-0.399896505	0.713	0.718	8.32E-16
CH25H	1.06E-25	-0.402923298	0.06	0.159	2.79E-21
CD151	5.58E-74	-0.407725867	0.675	0.764	1.47E-69
MACF1	1.10E-39	-0.408250442	0.473	0.497	2.91E-35
CALM1	3.89E-80	-0.408267073	0.865	0.925	1.03E-75
DBNDD2	2.88E-71	-0.409203909	0.119	0.341	7.61E-67
GPC3	3.12E-26	-0.410817064	0.29	0.312	8.22E-22
MT-ND1	8.98E-96	-0.416662309	0.974	0.993	2.37E-91
MT-ND6	1.54E-57	-0.417291945	0.477	0.686	4.06E-53
GPM6B	3.06E-35	-0.417935439	0.006	0.269	8.07E-31
HLA-C	1.29E-88	-0.42631002	0.909	0.965	3.41E-84
TSPAN3	2.68E-80	-0.426431338	0.388	0.579	7.08E-76
SOD3	9.71E-41	-0.426821347	0.821	0.738	2.56E-36
CIRBP	2.55E-98	-0.428054198	0.726	0.883	6.72E-94
MAMDC2	7.30E-60	-0.428127126	0.137	0.312	1.92E-55
TSC22D3	8.66E-45	-0.429269711	0.457	0.689	2.28E-40
LMOD1	1.60E-72	-0.430642211	0.042	0.286	4.22E-68
PLS3	3.23E-81	-0.431083627	0.332	0.551	8.52E-77
MT-ND5	2.62E-95	-0.434212109	0.967	0.987	6.90E-91
SELM	2.36E-76	-0.435820168	0.863	0.879	6.22E-72
MOXD1	2.83E-57	-0.440981764	0.12	0.316	7.46E-53
NPNT	3.79E-42	-0.441490673	0.008	0.263	1.00E-37
CDH11	2.44E-54	-0.442419301	0.298	0.415	6.44E-50
SORBS2	7.34E-47	-0.443644317	0.009	0.177	1.94E-42
SH3BGRL	1.47E-91	-0.44981034	0.569	0.726	3.87E-87
ITGA8	4.04E-75	-0.450094096	0.035	0.299	1.07E-70
MGST3	1.14E-108	-0.450737457	0.766	0.895	3.00E-104
NR2F2	5.29E-88	-0.458775404	0.147	0.409	1.40E-83
APOE	2.30E-15	-0.460733637	0.239	0.5	6.06E-11
CHN1	2.22E-58	-0.465160581	0.014	0.301	5.86E-54
TSPAN8	1.45E-70	-0.466528015	0.069	0.288	3.81E-66
PERP	2.69E-78	-0.469025965	0.056	0.29	7.10E-74
PTP4A3	7.16E-61	-0.470336274	0.025	0.21	1.89E-56
FRZB	1.17E-71	-0.472899804	0.054	0.291	3.08E-67
EDIL3	5.69E-88	-0.478323291	0.057	0.351	1.50E-83
SEPW1	2.24E-100	-0.480506441	0.743	0.876	5.92E-96
IGFBP2	1.26E-23	-0.48963151	0.221	0.363	3.33E-19
ADIRF	5.84E-30	-0.491041378	0.768	0.651	1.54E-25
TCF21	3.75E-41	-0.494034757	0.342	0.51	9.89E-37
WFDC1	5.17E-33	-0.504500048	0.003	0.265	1.36E-28
TIMP3	4.01E-48	-0.504765482	0.811	0.859	1.06E-43
SLC40A1	3.87E-81	-0.505647976	0.178	0.406	1.02E-76
MT-CO3	1.08E-128	-0.505893995	0.978	0.995	2.85E-124
BCAM	1.96E-68	-0.509827105	0.028	0.222	5.17E-64
TGM2	4.31E-48	-0.51437242	0.238	0.454	1.14E-43
FAM162B	2.54E-72	-0.514818913	0.051	0.239	6.71E-68
C8orf4	1.37E-45	-0.518821569	0.228	0.378	3.61E-41
CALM2	4.55E-133	-0.526092907	0.936	0.972	1.20E-128
CES1	2.22E-49	-0.530031558	0.211	0.369	5.86E-45
ATP5G2	2.07E-147	-0.531463698	0.748	0.928	5.45E-143
SLPI	1.03E-27	-0.533361714	0.413	0.452	2.72E-23
LIMCH1	3.39E-80	-0.541817215	0.133	0.327	8.95E-76
SPARC	4.24E-64	-0.543527926	0.953	0.943	1.12E-59
PPDPF	3.33E-148	-0.545632166	0.921	0.971	8.79E-144
NDUFA4	5.86E-112	-0.547287215	0.822	0.893	1.55E-107
CAV2	4.08E-118	-0.548238927	0.173	0.495	1.07E-113
MCAM	3.81E-34	-0.551663865	0.004	0.239	1.00E-29
EDNRA	9.23E-100	-0.551903691	0.047	0.394	2.43E-95
NOTCH3	1.11E-84	-0.559443663	0.034	0.307	2.93E-80
ANGPT1	6.76E-95	-0.560035095	0.043	0.362	1.78E-90
C2orf40	5.48E-70	-0.566436868	0.072	0.294	1.45E-65
ITGBL1	4.99E-82	-0.571190046	0.04	0.262	1.32E-77
MT-ND4L	5.80E-167	-0.577584617	0.985	0.995	1.53E-162
CD82	5.93E-107	-0.578829511	0.064	0.378	1.56E-102
COMP	2.64E-47	-0.580230298	0.03	0.14	6.96E-43
MT-CO1	1.23E-176	-0.580735596	0.992	0.996	3.25E-172
TXNIP	1.86E-70	-0.580802781	0.393	0.669	4.89E-66
ARHGDIB	5.60E-110	-0.583968113	0.168	0.454	1.48E-105
CRIP1	2.70E-60	-0.591932226	0.739	0.802	7.13E-56
PDK4	1.40E-31	-0.604034505	0.326	0.455	3.68E-27
MYL6	2.71E-163	-0.609762262	0.981	0.994	7.15E-159
MYH9	6.99E-118	-0.620524325	0.343	0.57	1.84E-113
CALD1	1.07E-163	-0.621447509	0.938	0.958	2.83E-159
KRT8	1.10E-45	-0.634916295	0.051	0.125	2.89E-41
COL4A2	5.84E-96	-0.635031011	0.37	0.56	1.54E-91
MT-CO2	3.44E-199	-0.637374063	0.994	0.995	9.08E-195
CD9	2.02E-127	-0.645712725	0.435	0.758	5.32E-123
AOC3	6.83E-124	-0.64928564	0.106	0.42	1.80E-119
PRG4	4.25E-16	-0.652432136	0.123	0.17	1.12E-11
FLNA	2.21E-115	-0.662453389	0.602	0.717	5.82E-111
ITGA1	1.58E-133	-0.687514242	0.101	0.447	4.18E-129
TNC	1.26E-80	-0.706271321	0.023	0.226	3.32E-76
GJA4	3.38E-30	-0.71569445	0.002	0.219	8.91E-26
CSRP1	7.56E-118	-0.721145962	0.469	0.656	1.99E-113
MT-ATP8	6.76E-206	-0.72617996	0.967	0.99	1.78E-201
LBH	3.64E-145	-0.72995001	0.226	0.526	9.61E-141
COL4A1	1.61E-108	-0.735799334	0.281	0.509	4.25E-104
TM4SF1	6.77E-26	-0.735850025	0.211	0.353	1.79E-21
TINAGL1	6.16E-83	-0.737873829	0.01	0.299	1.63E-78
HIGD1B	4.98E-20	-0.738027982	0.002	0.199	1.31E-15
TSC22D1	5.70E-119	-0.739132628	0.458	0.709	1.50E-114
TMSB4X	4.21E-256	-0.74041054	0.99	0.998	1.11E-251
TPM1	5.73E-128	-0.759686793	0.577	0.787	1.51E-123
CTHRC1	1.94E-49	-0.761511929	0.283	0.296	5.13E-45
EZR	4.97E-146	-0.773387335	0.179	0.512	1.31E-141
GPX3	1.82E-84	-0.779801699	0.638	0.651	4.79E-80
LTBP2	1.44E-143	-0.786052634	0.121	0.459	3.80E-139
COL8A1	3.23E-99	-0.796345206	0.233	0.444	8.53E-95
CAV1	6.00E-142	-0.799440108	0.438	0.761	1.58E-137
DSTN	7.12E-195	-0.801138535	0.88	0.938	1.88E-190
C10orf10	4.61E-68	-0.804265427	0.127	0.334	1.21E-63
ASPN	1.11E-89	-0.81687118	0.092	0.301	2.92E-85
FN1	1.88E-90	-0.830528433	0.908	0.794	4.97E-86
MYLK	4.41E-189	-0.872534031	0.114	0.572	1.16E-184
AC090498.1	6.25E-167	-0.902599681	0.756	0.959	1.65E-162
DES	3.64E-82	-0.915246526	0.032	0.186	9.60E-78
MT-CYB	0	-0.935110818	0.977	0.994	0
CRIP2	4.90E-240	-0.940309271	0.28	0.692	1.29E-235
ACTG2	3.43E-43	-0.958048958	0.002	0.211	9.04E-39
NDUFA4L2	5.75E-119	-0.978467014	0.037	0.297	1.52E-114
COX4I2	1.76E-111	-0.99098504	0.033	0.271	4.65E-107
A2M	3.90E-97	-1.015148662	0.639	0.822	1.03E-92
KRT18	2.28E-83	-1.03391738	0.033	0.172	6.00E-79
CTGF	9.27E-87	-1.046208589	0.367	0.563	2.44E-82
IGFBP7	4.11E-183	-1.048886317	0.816	0.919	1.08E-178
DKK3	1.90E-229	-1.065785681	0.091	0.597	5.01E-225
EGFL6	7.06E-158	-1.070085942	0.025	0.386	1.86E-153
MYH11	2.41E-103	-1.102286947	0.008	0.289	6.35E-99
TPM2	4.56E-229	-1.139990551	0.733	0.842	1.20E-224
POSTN	3.86E-82	-1.148078613	0.039	0.21	1.02E-77
BGN	0	-1.276144878	0.626	0.848	0
RGS5	1.36E-98	-1.297849312	0.018	0.181	3.58E-94
PPP1R14A	9.36E-232	-1.399619605	0.038	0.576	2.47E-227
MYL9	0	-1.442816904	0.748	0.861	0
TAGLN	0	-2.056292471	0.342	0.738	0
ACTA2	0	-2.216732318	0.288	0.655	0
