## Supplementary material for "Single-cell RNA-sequencing reveals profibrotic roles of distinct epithelial and mesenchymal lineages in pulmonary fibrosis": Proliferating_Macrophages_allimmune_.csv

	p_val	avg_logFC	pct.1	pct.2	p_val_adj
STMN1	0	2.160054367	0.983	0.356	0
H2AFZ	0	1.823354302	0.997	0.772	0
HIST1H4C	0	1.648897034	0.737	0.272	0
UBE2C	6.69E-296	1.584423722	0.697	0.011	1.77E-291
HMGN2	0	1.533368992	0.996	0.861	0
TYMS	5.24E-175	1.518746583	0.74	0.019	1.38E-170
TUBB	0	1.487270185	0.984	0.657	0
TUBA1B	0	1.451111971	0.994	0.827	0
PTTG1	0	1.271720328	0.694	0.087	0
RRM2	1.44E-89	1.182017732	0.608	0.013	3.79E-85
CDK1	0	1.132166312	0.643	0.019	0
KIAA0101	0	1.120792813	0.738	0.018	0
MKI67	9.62E-174	1.117542144	0.687	0.015	2.54E-169
NUSAP1	0	1.10728746	0.661	0.031	0
ARL6IP1	0	1.054915683	0.943	0.66	0
CENPF	0	1.052954178	0.637	0.024	0
HMGB2	0	1.042195795	0.842	0.352	0
HMGB1	0	1.030652556	0.998	0.929	0
TOP2A	3.82E-301	1.015758984	0.585	0.014	1.01E-296
TK1	0	0.999072364	0.706	0.024	0
H2AFV	0	0.966084384	0.917	0.502	0
FABP4	5.21E-31	0.926925158	0.674	0.337	1.38E-26
PCNA	0	0.906603202	0.631	0.145	0
DUT	0	0.900249759	0.817	0.41	0
CKS2	3.86E-267	0.88629897	0.741	0.23	1.02E-262
CKS1B	0	0.885576394	0.79	0.134	0
CDKN3	0	0.883311221	0.623	0.019	0
GGH	0	0.851800542	0.683	0.068	0
CENPW	0	0.848316759	0.778	0.127	0
BIRC5	0	0.830928289	0.619	0.011	0
RETN	2.79E-70	0.810288406	0.679	0.368	7.35E-66
CCL18	4.15E-31	0.800118781	0.699	0.383	1.09E-26
CCNB2	0	0.796523519	0.569	0.015	0
DEK	0	0.782941615	0.924	0.525	0
TPX2	0	0.769498713	0.581	0.013	0
RPA3	0	0.760785927	0.762	0.245	0
KPNA2	0	0.752257815	0.593	0.174	0
CCNB1	0	0.747733798	0.472	0.023	0
TMEM106C	0	0.738367333	0.617	0.078	0
RHEB	0	0.726250848	0.889	0.526	0
TUBA1C	0	0.724795061	0.803	0.462	0
CDC20	0	0.714274116	0.461	0.008	0
CENPU	0	0.709802815	0.607	0.04	0
SMC2	0	0.705497628	0.706	0.104	0
SMC4	0	0.704063604	0.657	0.124	0
HMMR	0	0.703884879	0.498	0.009	0
RAD51AP1	0	0.675647135	0.605	0.038	0
RAN	0	0.673222698	0.975	0.78	0
CENPM	0	0.669189946	0.571	0.023	0
ANP32B	0	0.660153549	0.933	0.61	0
ASPM	1.03E-212	0.656189228	0.468	0.009	2.73E-208
RBP4	3.54E-38	0.652621216	0.471	0.199	9.35E-34
MAD2L1	0	0.651712946	0.596	0.028	0
PRC1	0	0.640955963	0.536	0.021	0
NUCKS1	0	0.636676807	0.809	0.369	0
DTYMK	0	0.635604816	0.665	0.114	0
IGFBP2	3.92E-51	0.630952981	0.387	0.118	1.03E-46
MARCO	2.82E-56	0.627537657	0.839	0.547	7.43E-52
H2AFX	0	0.622933303	0.614	0.149	0
PTMS	4.40E-255	0.61714228	0.837	0.446	1.16E-250
HMGB3	0	0.612458011	0.546	0.069	0
MCM7	0	0.612373101	0.519	0.065	0
LSM4	0	0.611904413	0.855	0.432	0
MMP9	4.17E-10	0.609104144	0.115	0.062	1.10E-05
SAC3D1	0	0.601746665	0.495	0.079	0
SPP1	8.83E-06	0.597902763	0.187	0.141	0.232939758
ZWINT	0	0.596365046	0.559	0.034	0
CLSPN	0	0.595643402	0.498	0.019	0
RANBP1	0	0.595145636	0.757	0.36	0
TUBB4B	9.39E-257	0.59437863	0.738	0.439	2.48E-252
MS4A4A	2.78E-128	0.593799683	0.869	0.556	7.34E-124
HN1	8.92E-246	0.591063203	0.867	0.546	2.35E-241
DHFR	0	0.588282909	0.537	0.049	0
LGALS1	3.24E-147	0.572830175	0.983	0.933	8.56E-143
PLK1	0	0.570752872	0.381	0.007	0
UBE2T	0	0.564557446	0.484	0.032	0
FN1	1.63E-20	0.563446128	0.779	0.404	4.29E-16
PKMYT1	0	0.556461313	0.459	0.008	0
CDT1	0	0.549389743	0.461	0.013	0
ALOX5AP	6.06E-74	0.547825307	0.953	0.755	1.60E-69
KIF20B	0	0.546942163	0.529	0.072	0
SIVA1	0	0.545761713	0.712	0.379	0
CTSZ	9.46E-109	0.540261435	0.911	0.623	2.50E-104
FAM111A	0	0.53953081	0.61	0.176	0
APOC4-APOC2	3.22E-11	0.532001505	0.298	0.155	8.49E-07
HP	2.06E-49	0.531841981	0.321	0.099	5.44E-45
CENPK	0	0.530433718	0.536	0.037	0
ATAD2	0	0.527728364	0.499	0.056	0
ANAPC11	0	0.526305419	0.914	0.611	0
VPS29	2.50E-300	0.525532997	0.895	0.597	6.60E-296
CENPE	0	0.521236419	0.44	0.031	0
MZT2B	5.52E-264	0.516459113	0.71	0.331	1.46E-259
SKA2	0	0.514030208	0.571	0.098	0
NCAPG	0	0.512188866	0.458	0.01	0
MND1	0	0.512148746	0.472	0.008	0
STRA13	0	0.508424694	0.672	0.279	0
GTSE1	0	0.506721197	0.453	0.006	0
PLP2	1.15E-164	0.506028161	0.81	0.491	3.02E-160
LSM5	0	0.505287408	0.761	0.326	0
CCNA2	0	0.501909344	0.454	0.009	0
NUF2	0	0.501888726	0.438	0.009	0
SLC25A5	8.54E-288	0.498300324	0.981	0.902	2.25E-283
TMPO	4.98E-210	0.496798995	0.618	0.182	1.31E-205
ANLN	0	0.495636589	0.426	0.005	0
CARHSP1	2.41E-295	0.494629388	0.543	0.138	6.35E-291
C1QB	4.23E-26	0.493729142	0.914	0.633	1.12E-21
ASF1B	0	0.491662453	0.465	0.02	0
CEP55	0	0.49125353	0.469	0.008	0
MT1G	4.08E-06	0.491174705	0.144	0.06	0.107653512
UBE2S	0	0.491067982	0.505	0.115	0
MDH1	1.04E-167	0.490229889	0.811	0.515	2.74E-163
TROAP	0	0.486484506	0.447	0.008	0
PPIA	0	0.484624011	0.999	0.993	0
RNASEH2A	0	0.482324103	0.552	0.108	0
CALM2	2.45E-265	0.482093116	0.964	0.921	6.47E-261
CKAP2	0	0.476245935	0.502	0.095	0
HERC5	6.08E-216	0.475990011	0.51	0.142	1.60E-211
NUDT1	0	0.472725018	0.675	0.209	0
MNDA	3.65E-98	0.472502073	0.849	0.553	9.63E-94
HMGN1	5.35E-195	0.470659535	0.905	0.6	1.41E-190
CRIP1	1.23E-70	0.468859921	0.985	0.908	3.24E-66
IDH2	1.74E-192	0.4676675	0.589	0.248	4.60E-188
NASP	2.56E-225	0.466767589	0.552	0.2	6.76E-221
SNRNP25	0	0.466632014	0.534	0.148	0
VIM	6.22E-120	0.465921169	0.999	0.995	1.64E-115
PRDX3	3.34E-218	0.464114025	0.83	0.522	8.80E-214
CDCA3	0	0.463629769	0.385	0.006	0
MGST1	2.11E-80	0.463032831	0.589	0.273	5.57E-76
MCM5	1.12E-304	0.462327877	0.467	0.134	2.96E-300
CASC5	0	0.459731671	0.433	0.013	0
AURKB	0	0.45968069	0.411	0.008	0
AP2S1	4.42E-186	0.459206329	0.962	0.752	1.17E-181
FEN1	0	0.455467758	0.42	0.049	0
SNRPG	1.09E-230	0.454892901	0.865	0.584	2.87E-226
RAD21	1.76E-191	0.454044028	0.658	0.319	4.63E-187
PTMA	1.57E-288	0.453200261	1	0.998	4.14E-284
NUCB2	9.26E-168	0.452931207	0.589	0.189	2.44E-163
APOC1	5.73E-23	0.449759469	0.901	0.712	1.51E-18
TUBB6	6.66E-235	0.449210957	0.641	0.272	1.76E-230
UBB	1.76E-153	0.448411716	0.987	0.941	4.64E-149
YWHAH	4.81E-89	0.446452269	0.922	0.627	1.27E-84
RRM1	0	0.444559361	0.473	0.088	0
ANP32E	6.92E-208	0.442840465	0.554	0.174	1.83E-203
NDC80	0	0.441893926	0.395	0.013	0
MZT1	0	0.44131115	0.573	0.196	0
DBI	1.15E-160	0.438633312	0.979	0.859	3.04E-156
GMNN	0	0.436389039	0.455	0.067	0
CENPA	0	0.436314605	0.375	0.007	0
CENPN	0	0.435244738	0.507	0.057	0
STXBP2	3.93E-71	0.433293463	0.778	0.612	1.04E-66
KIFC1	0	0.431883979	0.412	0.013	0
FABP5	2.42E-42	0.429592226	0.947	0.763	6.38E-38
HIST1H1E	6.55E-88	0.427433592	0.327	0.17	1.73E-83
PDLIM1	2.37E-84	0.427148207	0.592	0.301	6.25E-80
CKAP2L	0	0.425095302	0.391	0.006	0
MINOS1	1.60E-142	0.42318568	0.79	0.477	4.22E-138
MPC2	5.48E-208	0.421369432	0.72	0.358	1.45E-203
HSD17B11	4.03E-153	0.421320005	0.69	0.439	1.06E-148
AGRP	6.08E-66	0.419679998	0.394	0.167	1.60E-61
NENF	1.61E-176	0.418695389	0.734	0.428	4.25E-172
SERPINA1	1.28E-52	0.416832214	0.883	0.824	3.37E-48
USP1	2.14E-252	0.416373653	0.523	0.159	5.63E-248
ZDHHC12	0	0.41502042	0.575	0.226	0
CALM3	5.03E-97	0.412626117	0.781	0.468	1.33E-92
COMMD4	0	0.411908898	0.598	0.24	0
TOMM5	8.36E-167	0.411534625	0.791	0.511	2.21E-162
DLGAP5	0	0.410167524	0.363	0.006	0
PHF19	0	0.410079289	0.45	0.061	0
TACC3	0	0.409478705	0.462	0.097	0
RACGAP1	0	0.409042852	0.417	0.035	0
TAGLN2	5.86E-131	0.408970741	0.99	0.939	1.55E-126
DNAJC9	0	0.407685381	0.484	0.104	0
KIF22	3.08E-242	0.407381709	0.479	0.127	8.13E-238
CKLF	3.85E-104	0.407170138	0.769	0.455	1.02E-99
DNMT1	1.77E-161	0.407033823	0.57	0.236	4.66E-157
SPC25	0	0.405233073	0.34	0.005	0
MIS18BP1	9.48E-131	0.404348545	0.693	0.387	2.50E-126
ENY2	4.16E-202	0.403489555	0.891	0.595	1.10E-197
HADH	4.11E-279	0.402798089	0.54	0.18	1.08E-274
CMC2	1.15E-250	0.402638128	0.691	0.329	3.04E-246
LSM3	5.07E-217	0.401935136	0.75	0.389	1.34E-212
MGST3	1.82E-87	0.398700363	0.96	0.812	4.80E-83
FAM111B	0	0.397576189	0.327	0.006	0
IFI6	3.17E-38	0.396806929	0.821	0.548	8.37E-34
GRN	9.50E-63	0.395364704	0.978	0.884	2.51E-58
CTSC	1.39E-60	0.395138796	0.943	0.817	3.68E-56
TCF19	0	0.394043335	0.388	0.017	0
APIP	1.57E-106	0.393908637	0.717	0.378	4.13E-102
UHRF1	0	0.392496591	0.353	0.011	0
EIF4EBP1	3.36E-150	0.389611649	0.745	0.454	8.85E-146
LDHB	1.53E-88	0.387367786	0.87	0.619	4.03E-84
CACYBP	4.54E-154	0.386649784	0.74	0.404	1.20E-149
HINT1	2.07E-171	0.386464039	0.974	0.877	5.47E-167
NAP1L1	4.85E-128	0.385961578	0.85	0.57	1.28E-123
C1QC	1.97E-18	0.385306751	0.913	0.625	5.21E-14
COQ2	3.25E-272	0.383487084	0.581	0.22	8.57E-268
LDHA	6.91E-127	0.382864745	0.953	0.803	1.82E-122
SNRPD1	1.01E-181	0.382248808	0.728	0.401	2.67E-177
BARD1	0	0.382042258	0.443	0.071	0
SNX10	6.69E-86	0.381743295	0.861	0.597	1.77E-81
HNMT	2.86E-116	0.380975939	0.736	0.42	7.54E-112
GYPC	7.01E-90	0.380819082	0.745	0.491	1.85E-85
COX8A	9.33E-198	0.379873777	0.986	0.9	2.46E-193
TUBG1	0	0.379865142	0.427	0.099	0
HIST1H1B	2.26E-84	0.379192698	0.226	0.017	5.95E-80
FBP1	3.81E-30	0.379179034	0.908	0.69	1.01E-25
PRDX4	5.87E-138	0.37838173	0.66	0.324	1.55E-133
LMNB1	2.63E-149	0.37561989	0.443	0.098	6.94E-145
EZH2	0	0.374940138	0.393	0.047	0
C1QA	2.90E-18	0.37308189	0.921	0.66	7.65E-14
HNRNPAB	1.23E-142	0.372685172	0.628	0.36	3.25E-138
SCCPDH	5.63E-126	0.372674504	0.621	0.315	1.48E-121
DCTN3	2.37E-189	0.372005397	0.655	0.382	6.24E-185
BRCA2	7.27E-306	0.37197259	0.422	0.068	1.92E-301
CDKN2C	0	0.371884882	0.379	0.047	0
ACOT7	1.77E-82	0.370808117	0.562	0.201	4.67E-78
CNIH4	1.79E-118	0.370643498	0.746	0.44	4.72E-114
GSTO1	6.89E-89	0.36926059	0.933	0.722	1.82E-84
UQCRQ	1.01E-158	0.368848014	0.933	0.749	2.67E-154
KIF23	0	0.368398855	0.348	0.01	0
SGOL2	0	0.367966351	0.376	0.027	0
SHCBP1	0	0.366832245	0.379	0.012	0
CCDC34	0	0.366681554	0.376	0.025	0
TMEM14C	1.92E-127	0.365255704	0.847	0.543	5.08E-123
HP1BP3	4.05E-135	0.364047825	0.663	0.411	1.07E-130
POC1A	0	0.363906681	0.384	0.015	0
FAM96A	1.98E-131	0.363167622	0.849	0.557	5.23E-127
LPL	1.27E-30	0.362803647	0.692	0.369	3.34E-26
NDUFB6	5.63E-153	0.362583741	0.759	0.466	1.49E-148
NCAPD2	0	0.362569448	0.388	0.048	0
BRCA1	0	0.361879546	0.379	0.029	0
MCEMP1	1.27E-22	0.361110501	0.764	0.51	3.35E-18
BUB3	2.44E-139	0.359020249	0.605	0.296	6.43E-135
PHGDH	0	0.358610795	0.297	0.019	0
NCAPH	0	0.3583492	0.351	0.011	0
UQCC2	4.93E-162	0.358340294	0.663	0.34	1.30E-157
HPRT1	4.56E-215	0.358198864	0.571	0.262	1.20E-210
GAPDH	3.48E-109	0.357345903	0.999	0.993	9.18E-105
GNG5	1.52E-140	0.356039576	0.993	0.941	4.01E-136
CCL23	2.08E-63	0.355693148	0.393	0.125	5.48E-59
AURKA	0	0.353748044	0.341	0.032	0
MRPL51	3.72E-155	0.353334843	0.737	0.414	9.80E-151
SGOL1	0	0.351800759	0.363	0.01	0
LYAR	1.12E-85	0.350080913	0.62	0.361	2.96E-81
NRM	0	0.349850637	0.413	0.074	0
KIF2C	0	0.349495012	0.34	0.005	0
PSMA4	9.81E-134	0.349466783	0.759	0.456	2.59E-129
ERH	1.44E-149	0.349135552	0.854	0.594	3.79E-145
MT2A	9.37E-20	0.348121426	0.83	0.747	2.47E-15
LGALS3BP	2.46E-39	0.347840305	0.576	0.299	6.48E-35
KIF11	0	0.347309832	0.331	0.009	0
SLBP	4.90E-154	0.347077849	0.538	0.273	1.29E-149
CSTA	2.22E-69	0.346241922	0.759	0.469	5.86E-65
MZT2A	1.26E-141	0.345849575	0.505	0.198	3.32E-137
HACD4	4.22E-140	0.345424267	0.623	0.313	1.11E-135
RPS27L	3.02E-94	0.345342205	0.917	0.755	7.97E-90
ATP5G3	1.16E-124	0.343871631	0.967	0.873	3.07E-120
FADS1	5.15E-142	0.342478021	0.402	0.118	1.36E-137
ORC6	0	0.342125563	0.37	0.024	0
CDCA8	0	0.341492557	0.333	0.012	0
S100B	2.28E-06	0.339032397	0.109	0.058	0.060169731
GINS2	1.26E-253	0.337697756	0.318	0.016	3.33E-249
VDAC3	3.88E-164	0.337190124	0.612	0.302	1.02E-159
PSMG2	1.34E-143	0.337181035	0.754	0.463	3.53E-139
HSPB1	5.87E-40	0.334478534	0.895	0.768	1.55E-35
SUMO2	2.15E-173	0.333423384	0.981	0.924	5.67E-169
LSM2	3.75E-145	0.333226497	0.662	0.347	9.89E-141
DCK	1.64E-177	0.332572831	0.489	0.183	4.33E-173
BANF1	4.29E-122	0.330539985	0.809	0.508	1.13E-117
PSMA6	5.11E-101	0.329034836	0.889	0.675	1.35E-96
HELLS	5.67E-197	0.328737354	0.315	0.024	1.50E-192
TEX30	0	0.328584967	0.412	0.096	0
DEPDC1	0	0.327637085	0.298	0.003	0
MT1F	6.50E-33	0.327189192	0.36	0.152	1.72E-28
DECR1	1.86E-87	0.326533161	0.74	0.487	4.90E-83
POLR2K	2.54E-139	0.323436426	0.694	0.381	6.71E-135
HSPB11	2.25E-139	0.322631496	0.547	0.245	5.93E-135
ESCO2	0	0.322094986	0.319	0.007	0
CHCHD2	2.66E-163	0.321075115	0.991	0.952	7.03E-159
PPT1	8.01E-72	0.320796374	0.878	0.625	2.11E-67
CD59	5.23E-85	0.320690165	0.7	0.472	1.38E-80
GUSB	4.28E-114	0.320675316	0.697	0.402	1.13E-109
TMEM160	2.20E-140	0.320345293	0.71	0.394	5.81E-136
HEXB	2.10E-59	0.320274328	0.875	0.626	5.55E-55
TXNDC12	1.05E-152	0.31953451	0.643	0.355	2.76E-148
COX5A	1.10E-121	0.319153081	0.932	0.813	2.89E-117
RBBP7	3.52E-154	0.318911071	0.514	0.196	9.28E-150
SNRPB	3.75E-111	0.318823405	0.784	0.526	9.90E-107
CKAP5	1.26E-205	0.317719766	0.42	0.132	3.32E-201
HDDC2	5.10E-116	0.317609428	0.579	0.29	1.35E-111
RPL39L	0	0.317540516	0.361	0.039	0
RAB13	4.27E-63	0.31733431	0.679	0.409	1.13E-58
MCM4	0	0.316865985	0.352	0.046	0
CCDC88A	1.35E-78	0.316439194	0.841	0.553	3.55E-74
NUDT21	3.44E-155	0.31634188	0.628	0.284	9.08E-151
HIST1H1D	1.02E-51	0.315663176	0.283	0.096	2.68E-47
WDR34	0	0.314265848	0.325	0.027	0
CDCA5	0	0.313456165	0.315	0.007	0
FANCI	0	0.312532356	0.329	0.02	0
EMC9	0	0.312129661	0.355	0.059	0
GTF2A2	9.67E-126	0.311019546	0.698	0.417	2.55E-121
CBR3	0	0.309201951	0.294	0.026	0
SUMO3	1.02E-117	0.307562497	0.752	0.467	2.70E-113
KIAA1524	0	0.307432433	0.331	0.026	0
CCDC18	3.92E-189	0.305817335	0.431	0.123	1.03E-184
MT1X	5.46E-09	0.305503818	0.283	0.235	0.000143895
APOBEC3B	0	0.304702369	0.271	0.009	0
HINT2	1.21E-137	0.304531302	0.555	0.251	3.20E-133
BUB1	0	0.304102824	0.311	0.013	0
MT-CO2	5.61E-81	0.303674944	0.998	0.998	1.48E-76
NAA38	1.35E-97	0.303056125	0.669	0.38	3.56E-93
TMEM97	3.51E-228	0.302654107	0.31	0.048	9.26E-224
DIAPH3	0	0.302365372	0.308	0.005	0
EXOSC8	1.59E-194	0.302131196	0.468	0.161	4.19E-190
FHL1	7.75E-55	0.301238306	0.44	0.183	2.05E-50
LYZ	1.02E-21	0.300938228	0.967	0.891	2.69E-17
MELK	0	0.300031863	0.308	0.007	0
CLEC11A	2.74E-109	0.299954371	0.278	0.109	7.22E-105
UQCRH	2.26E-106	0.299633486	0.956	0.831	5.96E-102
RP11-598F7.3	1.86E-29	0.299464728	0.49	0.241	4.92E-25
ALDH2	6.05E-30	0.299250805	0.832	0.659	1.60E-25
PSMC3	2.10E-140	0.299017687	0.558	0.274	5.53E-136
HACD3	3.78E-158	0.297557827	0.424	0.153	9.97E-154
PPP1CC	1.19E-105	0.297366201	0.633	0.38	3.14E-101
PRIM1	0	0.297284966	0.356	0.056	0
RDX	3.70E-111	0.29712853	0.517	0.232	9.76E-107
BOLA3	5.83E-138	0.295401367	0.505	0.204	1.54E-133
PGAM1	1.93E-85	0.295025893	0.814	0.613	5.10E-81
TPRKB	3.63E-177	0.294621156	0.507	0.21	9.58E-173
MCM6	1.87E-211	0.294196802	0.315	0.058	4.92E-207
YBX1	1.11E-97	0.293344982	0.995	0.976	2.94E-93
LRPAP1	7.14E-57	0.291986116	0.813	0.617	1.88E-52
PPIH	5.29E-173	0.291528593	0.513	0.199	1.40E-168
VAMP8	7.59E-97	0.290619201	0.983	0.892	2.00E-92
BCL2L12	9.96E-297	0.290430846	0.398	0.088	2.63E-292
SMC1A	4.59E-106	0.290304613	0.466	0.225	1.21E-101
TIMM10	2.70E-144	0.290219282	0.525	0.241	7.12E-140
KIF20A	0	0.28999844	0.265	0.002	0
NCAPD3	1.75E-247	0.289926142	0.353	0.067	4.61E-243
FOXM1	0	0.288749358	0.293	0.004	0
INHBA	3.63E-13	0.286617793	0.507	0.258	9.58E-09
CXCL3	7.52E-09	0.286287018	0.646	0.426	0.000198359
EIF2S2	1.76E-97	0.286096464	0.713	0.442	4.63E-93
KIF4A	0	0.285858699	0.285	0.004	0
PA2G4	1.80E-89	0.285413315	0.682	0.443	4.76E-85
TSPO	9.19E-50	0.285034727	0.967	0.926	2.42E-45
KIF14	0	0.28501738	0.274	0.008	0
MCM3	5.94E-157	0.284790606	0.335	0.077	1.57E-152
SMCO4	4.52E-84	0.283928331	0.704	0.418	1.19E-79
MS4A6A	2.89E-21	0.28316296	0.768	0.518	7.63E-17
VRK1	1.61E-236	0.280966293	0.372	0.077	4.25E-232
ERP29	1.71E-89	0.280633227	0.882	0.673	4.50E-85
SNRPD3	5.15E-95	0.280518346	0.751	0.478	1.36E-90
RP11-620J15.3	2.17E-168	0.280272677	0.259	0.037	5.72E-164
OIP5	0	0.280185186	0.292	0.008	0
PARP1	1.60E-91	0.279701743	0.456	0.235	4.21E-87
ASRGL1	2.01E-220	0.277802085	0.363	0.088	5.31E-216
PSIP1	2.90E-81	0.277767765	0.418	0.161	7.65E-77
CENPH	0	0.277699368	0.335	0.051	0
NDUFB1	5.28E-69	0.274949319	0.734	0.505	1.39E-64
MTHFD2	3.47E-66	0.274861038	0.605	0.384	9.16E-62
HYI	2.09E-214	0.274102445	0.351	0.084	5.50E-210
HLA-DQB2	1.05E-16	0.274097276	0.249	0.162	2.78E-12
BLVRA	5.87E-77	0.273937567	0.669	0.419	1.55E-72
GCHFR	5.23E-15	0.273912622	0.731	0.481	1.38E-10
MRPL57	2.56E-88	0.273833434	0.72	0.467	6.74E-84
HMGN3	8.39E-80	0.27382833	0.778	0.555	2.21E-75
SPAG5	0	0.273136684	0.278	0.015	0
TXNDC17	1.29E-74	0.272821634	0.76	0.478	3.40E-70
MYBL2	0	0.272756556	0.269	0.006	0
MT1E	2.76E-09	0.272592629	0.167	0.119	7.27E-05
BTG3	1.42E-76	0.272501079	0.445	0.201	3.74E-72
CLTA	5.06E-98	0.271961631	0.927	0.754	1.33E-93
SMC3	2.69E-104	0.271783925	0.466	0.21	7.10E-100
DYNLL1	5.20E-77	0.271147228	0.932	0.833	1.37E-72
MRPL17	4.22E-141	0.270519773	0.468	0.207	1.11E-136
HCFC1R1	1.61E-84	0.270476052	0.647	0.375	4.23E-80
RFC4	6.24E-241	0.270107825	0.305	0.05	1.64E-236
ACAT1	7.98E-134	0.26929024	0.473	0.197	2.10E-129
CDCA2	0	0.2691116	0.26	0.007	0
ILF2	2.75E-96	0.268682309	0.628	0.361	7.26E-92
H2AFJ	1.13E-61	0.268680851	0.745	0.493	2.98E-57
MXD3	1.20E-301	0.268587192	0.266	0.019	3.17E-297
MYL6	4.62E-67	0.268375007	0.998	0.995	1.22E-62
TKT	3.94E-45	0.267785753	0.823	0.678	1.04E-40
HAUS4	4.76E-154	0.26774931	0.456	0.186	1.25E-149
NDUFS8	1.60E-79	0.26711148	0.767	0.519	4.23E-75
CDKN2A	1.41E-158	0.266843684	0.271	0.049	3.72E-154
APITD1-CORT	0	0.266787833	0.287	0.009	0
ETFB	1.81E-100	0.26645691	0.626	0.34	4.78E-96
SNRPF	6.95E-82	0.265846718	0.642	0.376	1.83E-77
NCAPG2	0	0.265620664	0.285	0.022	0
HIST1H2AJ	1.53E-50	0.265528509	0.172	0.014	4.03E-46
MRPL37	1.80E-139	0.26512628	0.48	0.222	4.74E-135
DDX39A	4.61E-83	0.265100785	0.539	0.287	1.22E-78
ITGB3BP	5.64E-238	0.265031634	0.346	0.069	1.49E-233
S100A10	1.51E-31	0.264882995	0.994	0.982	3.98E-27
HIRIP3	6.78E-284	0.264825106	0.321	0.056	1.79E-279
PARPBP	0	0.264184186	0.282	0.018	0
ATP5J	8.85E-83	0.263876331	0.89	0.709	2.34E-78
NAA20	1.34E-86	0.263619457	0.624	0.374	3.54E-82
BUB1B	0	0.263173916	0.271	0.005	0
MTFR2	0	0.263125253	0.296	0.024	0
SAE1	3.90E-141	0.263020568	0.4	0.135	1.03E-136
HAT1	1.02E-128	0.262910524	0.408	0.177	2.69E-124
TECR	5.61E-72	0.262253752	0.674	0.395	1.48E-67
COPRS	9.79E-136	0.262032494	0.381	0.146	2.58E-131
POMP	6.79E-73	0.261947561	0.94	0.798	1.79E-68
GGCT	5.19E-118	0.261728418	0.441	0.207	1.37E-113
RAD51	0	0.261674638	0.276	0.009	0
CDK4	1.50E-120	0.261641368	0.445	0.202	3.96E-116
YEATS4	1.97E-169	0.261062495	0.377	0.117	5.19E-165
TMSB4X	1.27E-63	0.260989065	0.999	0.998	3.35E-59
RBX1	8.69E-80	0.26055315	0.864	0.656	2.29E-75
PPM1G	6.50E-85	0.259662794	0.605	0.364	1.71E-80
PPIC	1.62E-45	0.259322995	0.399	0.176	4.27E-41
UBE2A	2.85E-95	0.258834292	0.658	0.388	7.53E-91
MAD2L2	2.40E-123	0.257977942	0.435	0.182	6.33E-119
SARNP	7.62E-126	0.257910442	0.464	0.187	2.01E-121
TCEB1	2.92E-62	0.257700052	0.791	0.543	7.69E-58
SRD5A3	7.77E-116	0.25754918	0.454	0.208	2.05E-111
CIT	0	0.257315161	0.256	0.005	0
MRPL13	2.66E-105	0.257111175	0.558	0.288	7.03E-101
MT-CYB	8.51E-57	0.256971572	0.998	0.997	2.24E-52
KNSTRN	1.45E-307	0.256631752	0.291	0.053	3.82E-303
TPI1	2.39E-83	0.256382367	0.96	0.914	6.30E-79
PRPS2	1.78E-163	0.255788309	0.381	0.119	4.69E-159
HSPA6	5.77E-06	0.255586836	0.219	0.122	0.152149987
SPATS2L	3.78E-90	0.255568972	0.48	0.206	9.97E-86
ATAD5	1.18E-240	0.254784948	0.286	0.035	3.13E-236
LIG1	1.08E-193	0.253705689	0.295	0.05	2.86E-189
TMEM14B	1.26E-81	0.253363692	0.679	0.415	3.34E-77
RAD51C	2.35E-161	0.25253575	0.387	0.125	6.20E-157
DTL	0	0.251545693	0.249	0.008	0
RNASEH2C	7.77E-92	0.251500085	0.536	0.291	2.05E-87
TREM1	5.59E-26	0.251473595	0.768	0.521	1.47E-21
GDI2	9.39E-63	0.250877713	0.818	0.606	2.48E-58
PIN1	3.45E-94	0.250476866	0.597	0.338	9.10E-90
FUCA2	2.11E-90	0.250464664	0.577	0.315	5.56E-86
ARHGAP11A	0	0.250464214	0.252	0.014	0
TXNL4A	2.92E-85	0.250432982	0.514	0.282	7.69E-81
SHMT2	3.88E-114	0.250369875	0.418	0.184	1.02E-109
KIF15	0	0.250036672	0.245	0.005	0
IL10RA	2.70E-47	-0.250021772	0.257	0.395	7.11E-43
IL1B	2.76E-08	-0.250989868	0.308	0.289	0.000727103
RPL30	1.23E-50	-0.252815153	0.997	0.995	3.23E-46
RPL10A	1.59E-55	-0.254011796	0.979	0.973	4.20E-51
RBKS	2.87E-38	-0.254271211	0.068	0.165	7.58E-34
LCP2	3.45E-46	-0.257942324	0.37	0.489	9.09E-42
RPL19	2.39E-69	-0.259171002	0.998	0.997	6.30E-65
RPS11	1.08E-65	-0.2624424	0.937	0.944	2.84E-61
LTB	6.88E-21	-0.26318673	0.106	0.157	1.82E-16
IL1R2	1.93E-23	-0.264214855	0.062	0.123	5.10E-19
SRSF5	2.87E-50	-0.264728443	0.505	0.604	7.56E-46
RPL27A	6.96E-56	-0.266091638	0.837	0.891	1.84E-51
RPL4	8.84E-61	-0.266167357	0.904	0.929	2.33E-56
GLTSCR2	2.40E-49	-0.266292529	0.413	0.522	6.34E-45
EEF1G	4.59E-54	-0.26637229	0.809	0.848	1.21E-49
RPS4X	1.08E-50	-0.268318574	0.996	0.991	2.86E-46
RPL34	9.84E-53	-0.269054626	0.996	0.989	2.59E-48
CYTIP	1.51E-42	-0.270707992	0.401	0.493	3.99E-38
CD37	1.14E-54	-0.271181587	0.77	0.81	3.02E-50
SOCS3	2.01E-34	-0.273177826	0.259	0.35	5.29E-30
SQSTM1	4.89E-42	-0.273808811	0.756	0.798	1.29E-37
LILRB2	1.21E-49	-0.274944674	0.152	0.271	3.18E-45
XBP1	1.90E-49	-0.275499749	0.457	0.55	5.00E-45
CCL4L2	5.52E-06	-0.27689826	0.148	0.16	0.145718714
RPL6	3.76E-71	-0.278187045	0.994	0.988	9.93E-67
CREM	2.88E-40	-0.281029551	0.221	0.327	7.59E-36
ITGAX	5.65E-52	-0.282118124	0.235	0.371	1.49E-47
CD48	3.17E-46	-0.28254571	0.184	0.329	8.37E-42
GADD45B	1.25E-27	-0.283304848	0.602	0.651	3.29E-23
RPL18A	3.86E-73	-0.284149157	0.996	0.993	1.02E-68
RPL35A	4.36E-63	-0.284257082	0.99	0.983	1.15E-58
YWHAZ	1.88E-69	-0.284812301	0.85	0.878	4.95E-65
RPL18	5.65E-77	-0.285626693	0.998	0.993	1.49E-72
CD83	3.89E-22	-0.285742323	0.605	0.563	1.03E-17
SH3BGRL3	3.45E-64	-0.286498191	0.995	0.992	9.09E-60
PCBP1	1.01E-63	-0.289222848	0.757	0.815	2.68E-59
CD247	4.35E-45	-0.28952827	0.016	0.113	1.15E-40
RPL9	5.15E-82	-0.292100202	0.987	0.986	1.36E-77
BIRC3	5.13E-51	-0.296526987	0.066	0.179	1.35E-46
STK17B	1.51E-51	-0.297322742	0.345	0.479	3.99E-47
RPL13A	1.44E-72	-0.297887279	0.967	0.97	3.79E-68
HOPX	1.51E-48	-0.300849011	0.04	0.137	3.97E-44
STAT3	3.35E-57	-0.301283914	0.298	0.438	8.85E-53
DUSP1	6.02E-45	-0.30161554	0.935	0.963	1.59E-40
RPL24	2.07E-85	-0.303934402	0.983	0.978	5.46E-81
LSP1	1.48E-44	-0.304622257	0.596	0.696	3.91E-40
CD2	2.23E-42	-0.305979579	0.072	0.138	5.89E-38
RARRES3	4.51E-51	-0.306835465	0.139	0.248	1.19E-46
HERPUD1	1.55E-39	-0.308344764	0.47	0.575	4.09E-35
RSRP1	1.28E-57	-0.308508797	0.294	0.442	3.39E-53
RPS26	1.29E-45	-0.309820858	0.992	0.978	3.39E-41
EMP1	1.48E-30	-0.312181717	0.209	0.254	3.89E-26
JAK1	1.10E-68	-0.313412119	0.347	0.495	2.91E-64
PTPRE	1.63E-59	-0.316493797	0.201	0.358	4.31E-55
CTSW	1.97E-29	-0.317176689	0.23	0.214	5.20E-25
CIRBP	7.07E-80	-0.320426548	0.632	0.762	1.86E-75
TXNIP	4.54E-50	-0.320697077	0.859	0.908	1.20E-45
CHMP1B	9.06E-44	-0.326324401	0.22	0.324	2.39E-39
PLAUR	1.53E-33	-0.32696285	0.819	0.7	4.04E-29
IER3	1.59E-25	-0.331679382	0.312	0.364	4.20E-21
JUN	6.95E-35	-0.333018392	0.826	0.865	1.83E-30
HCST	1.76E-50	-0.333382694	0.608	0.695	4.64E-46
RPS29	3.49E-57	-0.334102186	0.93	0.929	9.21E-53
CD3D	3.83E-49	-0.334706544	0.033	0.116	1.01E-44
RPL5	5.93E-91	-0.336270386	0.978	0.977	1.56E-86
RPL3	4.22E-91	-0.340875789	0.99	0.989	1.11E-86
ETS2	9.83E-53	-0.341694558	0.351	0.489	2.59E-48
NACA	3.77E-115	-0.342155887	0.985	0.986	9.94E-111
GK	1.24E-49	-0.349006225	0.392	0.481	3.26E-45
ZFAND5	3.51E-59	-0.353250503	0.588	0.651	9.25E-55
EEF1A1	7.81E-106	-0.356343793	0.998	0.999	2.06E-101
MCL1	2.49E-77	-0.360907238	0.766	0.817	6.56E-73
FOSB	3.34E-37	-0.361084292	0.44	0.507	8.82E-33
PTPRC	3.00E-62	-0.363164347	0.802	0.8	7.92E-58
KLF6	1.51E-52	-0.367258976	0.846	0.881	3.98E-48
RPL13	2.66E-120	-0.373021229	0.999	0.998	7.01E-116
C5AR1	2.90E-50	-0.374094969	0.562	0.574	7.66E-46
SCGB1A1	1.35E-53	-0.380224029	0.106	0.25	3.56E-49
CDKN1A	5.99E-54	-0.391426101	0.343	0.461	1.58E-49
UBC	4.88E-92	-0.394704959	0.923	0.96	1.29E-87
IER2	1.68E-52	-0.395711098	0.503	0.629	4.44E-48
NFKBIA	1.96E-51	-0.396119908	0.827	0.861	5.16E-47
SCGB3A1	5.64E-49	-0.39645755	0.15	0.339	1.49E-44
RPL10	3.84E-140	-0.400213753	1	0.999	1.01E-135
DDX5	5.67E-127	-0.404200763	0.883	0.925	1.49E-122
REL	4.84E-71	-0.405433334	0.389	0.525	1.28E-66
IFITM3	3.60E-51	-0.405924365	0.593	0.681	9.49E-47
ISG20	1.13E-78	-0.406309838	0.039	0.214	2.98E-74
TNFRSF1B	2.45E-94	-0.415035903	0.136	0.355	6.46E-90
EEF2	2.57E-137	-0.423779597	0.804	0.905	6.77E-133
EREG	1.34E-33	-0.424687471	0.184	0.24	3.52E-29
HLA-A	1.58E-120	-0.425203853	0.987	0.993	4.18E-116
SAT1	3.26E-83	-0.427284534	0.991	0.983	8.60E-79
CORO1A	1.13E-52	-0.427747561	0.34	0.471	2.99E-48
LIMD2	6.78E-89	-0.430235086	0.121	0.337	1.79E-84
ZNF331	3.20E-54	-0.431896149	0.206	0.346	8.45E-50
TYMP	2.12E-83	-0.435440883	0.628	0.709	5.58E-79
TSC22D3	3.80E-83	-0.436513728	0.76	0.814	1.00E-78
HSPA1B	3.78E-24	-0.437952699	0.479	0.468	9.96E-20
CD55	5.86E-82	-0.447341741	0.497	0.608	1.55E-77
CEBPD	4.15E-60	-0.455309185	0.347	0.492	1.09E-55
SAMSN1	9.89E-76	-0.457195051	0.386	0.509	2.61E-71
AHNAK	7.11E-94	-0.458071825	0.48	0.662	1.88E-89
PTPRCAP	7.72E-69	-0.463372568	0.038	0.162	2.04E-64
CD7	5.46E-65	-0.466481431	0.028	0.135	1.44E-60
VCAN	2.50E-34	-0.468099041	0.362	0.38	6.60E-30
FOS	3.13E-68	-0.468952923	0.919	0.945	8.26E-64
SFTPC	5.55E-54	-0.469154829	0.161	0.417	1.47E-49
CXCR4	1.68E-61	-0.472349504	0.409	0.524	4.43E-57
ZFP36L1	4.90E-78	-0.481810115	0.336	0.572	1.29E-73
BTG2	3.37E-76	-0.482514115	0.29	0.448	8.88E-72
HLA-E	1.91E-157	-0.48326291	0.902	0.944	5.03E-153
DUSP2	2.45E-46	-0.485171755	0.308	0.394	6.46E-42
CST7	5.98E-42	-0.491756126	0.102	0.187	1.58E-37
RGS2	5.74E-60	-0.49216081	0.283	0.411	1.51E-55
DDIT4	5.63E-71	-0.493838172	0.229	0.412	1.49E-66
FCN1	2.59E-29	-0.49760087	0.157	0.266	6.82E-25
PRF1	3.11E-59	-0.500662177	0.019	0.11	8.21E-55
SOD2	9.32E-64	-0.504413361	0.567	0.616	2.46E-59
S100A8	4.86E-23	-0.513731892	0.631	0.521	1.28E-18
NAMPT	1.19E-85	-0.525716395	0.493	0.577	3.14E-81
RPS27	1.02E-143	-0.533938594	0.994	0.991	2.70E-139
NR4A1	7.30E-66	-0.535252972	0.305	0.442	1.92E-61
NR4A2	7.27E-73	-0.536393764	0.339	0.475	1.92E-68
CD3E	7.25E-73	-0.539161217	0.034	0.144	1.91E-68
CCL2	2.93E-08	-0.540105765	0.098	0.121	0.000773907
THBS1	2.88E-35	-0.54217068	0.426	0.392	7.61E-31
CCL4	1.17E-14	-0.544710524	0.274	0.289	3.08E-10
GZMA	3.68E-64	-0.553464575	0.029	0.12	9.71E-60
S100A9	8.98E-43	-0.555971447	0.775	0.64	2.37E-38
CD69	1.10E-43	-0.571047899	0.259	0.311	2.90E-39
TNFAIP3	3.07E-79	-0.573722555	0.355	0.497	8.11E-75
ZFP36L2	7.37E-124	-0.609714407	0.628	0.762	1.94E-119
SLC2A3	1.61E-106	-0.616068578	0.424	0.571	4.24E-102
NEAT1	2.04E-134	-0.671035319	0.854	0.925	5.38E-130
GZMB	1.97E-66	-0.671431789	0.021	0.108	5.18E-62
PNRC1	9.36E-213	-0.695963213	0.545	0.782	2.47E-208
AREG	7.31E-44	-0.722982681	0.29	0.437	1.93E-39
BTG1	6.64E-198	-0.733023368	0.772	0.872	1.75E-193
ZFP36	1.54E-216	-0.829790221	0.732	0.899	4.07E-212
JUNB	4.93E-289	-0.904621346	0.713	0.9	1.30E-284
IL32	4.12E-102	-0.946525774	0.049	0.168	1.09E-97
TIMP1	1.47E-177	-0.972866053	0.669	0.75	3.87E-173
CCL5	1.07E-66	-0.973543875	0.086	0.164	2.83E-62
IFITM1	2.07E-137	-0.984560709	0.061	0.239	5.47E-133
IFITM2	4.36E-252	-0.990642106	0.287	0.599	1.15E-247
NKG7	4.61E-79	-1.067887089	0.1	0.185	1.22E-74
MALAT1	0	-1.079379439	0.981	0.994	0
