## Supplementary material for "Single-cell RNA-sequencing reveals profibrotic roles of distinct epithelial and mesenchymal lineages in pulmonary fibrosis": SCGB3A2_vs_allepi.csv

	p_val	avg_logFC	pct.1	pct.2	p_val_adj
SCGB3A2	0	2.198898247	0.904	0.425	0
MMP7	8.19E-294	1.782008701	0.81	0.207	2.16E-289
RNASE1	0	1.449871651	0.989	0.565	0
CEACAM6	0	1.292464196	0.937	0.361	0
CTSE	0	1.202710179	0.78	0.169	0
MGP	5.39E-69	1.051368055	0.436	0.146	1.42E-64
VIM	0	1.015905976	0.827	0.499	0
TIMP1	0	1.010261626	0.901	0.424	0
CD74	0	0.893966711	0.998	0.979	0
LY6E	0	0.842286139	0.941	0.594	0
BCAM	0	0.801229071	0.872	0.434	0
FMO2	0	0.800181103	0.614	0.193	0
CYB5A	0	0.79750265	0.994	0.972	0
IFITM1	3.77E-298	0.772454304	0.824	0.405	9.95E-294
GPRC5A	1.06E-247	0.768703027	0.899	0.447	2.81E-243
HLA-DRB5	0	0.767184769	0.79	0.541	0
ADIRF	6.58E-250	0.750400864	0.742	0.392	1.74E-245
HLA-DRB1	0	0.742210053	0.968	0.804	0
SCNN1B	0	0.720655521	0.675	0.169	0
HLA-DPB1	0	0.720121337	0.857	0.475	0
HP	1.87E-42	0.713634978	0.152	0.075	4.93E-38
IFITM3	0	0.695640816	0.989	0.852	0
FOLR1	0	0.686454918	0.903	0.711	0
CXCL17	6.64E-252	0.676551729	0.95	0.714	1.75E-247
AQP5	3.57E-150	0.67021211	0.658	0.177	9.42E-146
WFDC2	1.10E-229	0.662222386	0.986	0.934	2.91E-225
HLA-DRA	0	0.654624521	0.969	0.834	0
SFTPB	0	0.641873278	0.995	0.6	0
RPS19	0	0.635600679	0.997	0.995	0
HLA-DPA1	0	0.619549203	0.907	0.627	0
LGALS3BP	0	0.603338144	0.824	0.576	0
MET	0	0.592282117	0.703	0.335	0
HSD17B11	0	0.590612456	0.618	0.356	0
MSLN	5.29E-104	0.579663323	0.469	0.202	1.40E-99
PIGR	1.43E-164	0.552106887	0.886	0.675	3.77E-160
CAV1	2.28E-44	0.547864842	0.513	0.218	6.01E-40
CST3	0	0.545101179	0.997	0.966	0
CCND1	7.03E-259	0.543138887	0.666	0.437	1.85E-254
AQP4	4.67E-195	0.539977724	0.602	0.273	1.23E-190
RPL13A	0	0.530528129	0.987	0.973	0
FABP5	2.58E-64	0.529226773	0.714	0.455	6.82E-60
STEAP4	5.98E-145	0.525491858	0.669	0.333	1.58E-140
PPIB	0	0.523020788	0.965	0.855	0
SERPINF1	2.69E-180	0.521055342	0.649	0.361	7.11E-176
RPL26	0	0.517351298	0.99	0.987	0
RPL12	0	0.515863722	0.992	0.989	0
C8orf4	6.13E-89	0.507322352	0.656	0.317	1.62E-84
NPC2	3.28E-127	0.498447348	0.992	0.926	8.66E-123
RPS18	3.21E-285	0.496620251	0.996	0.988	8.47E-281
ATP1B1	0	0.486546425	0.885	0.791	0
C16orf89	7.14E-157	0.48534375	0.752	0.469	1.88E-152
SDC1	6.74E-253	0.48465597	0.709	0.348	1.78E-248
C19orf33	1.04E-212	0.481389376	0.841	0.705	2.76E-208
FXYD5	0	0.480435333	0.583	0.209	0
KRT7	6.81E-74	0.474883757	0.91	0.544	1.80E-69
RPS12	2.68E-195	0.46724474	0.996	0.994	7.06E-191
HLA-DQB1	0	0.467146428	0.731	0.449	0
IFITM2	1.75E-187	0.46456356	0.885	0.638	4.61E-183
KLK11	8.10E-69	0.46161974	0.502	0.188	2.14E-64
HLA-A	3.24E-295	0.456524106	0.983	0.903	8.53E-291
S100A13	0	0.455436776	0.762	0.582	0
ARHGDIB	0	0.454123249	0.545	0.228	0
ZFP36L1	1.13E-203	0.45193128	0.936	0.82	2.99E-199
SSR4	0	0.447516168	0.964	0.901	0
MDK	3.32E-88	0.443558409	0.653	0.303	8.76E-84
RPL39	1.45E-277	0.438367006	0.98	0.987	3.83E-273
CD63	0	0.43799817	0.993	0.956	0
BST2	5.59E-164	0.43677672	0.324	0.094	1.47E-159
RPS24	0	0.434542058	0.996	0.995	0
MGST1	2.67E-167	0.42999222	0.958	0.829	7.05E-163
MALAT1	1.40E-103	0.429777171	0.995	0.983	3.69E-99
RPL18A	1.14E-303	0.428163737	0.992	0.992	3.00E-299
S100A6	5.63E-272	0.426620377	1	0.998	1.49E-267
HLA-DMA	0	0.425743628	0.676	0.39	0
APOD	1.42E-103	0.425385697	0.43	0.254	3.75E-99
SOX4	5.57E-101	0.42268325	0.669	0.46	1.47E-96
RPLP2	0	0.421889326	0.99	0.987	0
TMSB4X	1.15E-97	0.418196569	0.991	0.919	3.04E-93
RPL10	1.19E-248	0.417355598	0.999	0.999	3.14E-244
HLA-DQA1	1.09E-234	0.415258425	0.42	0.197	2.87E-230
ANPEP	0	0.415048465	0.33	0.053	0
RPS5	2.65E-288	0.410483298	0.986	0.982	6.99E-284
TMSB10	1.62E-194	0.410154681	0.988	0.979	4.28E-190
NKX2-1	2.71E-162	0.408919325	0.79	0.495	7.16E-158
FOSB	6.82E-53	0.402123103	0.535	0.357	1.80E-48
RPL32	2.21E-258	0.400069869	0.99	0.992	5.83E-254
RPS3	2.32E-199	0.395935452	0.995	0.99	6.12E-195
EEF1D	2.47E-276	0.394579839	0.967	0.873	6.52E-272
RPL24	1.60E-289	0.393783124	0.986	0.985	4.23E-285
MRPS25	0	0.393298617	0.606	0.323	0
RPL7A	4.91E-286	0.391916776	0.996	0.994	1.30E-281
RPLP0	4.44E-213	0.387186113	0.998	0.994	1.17E-208
RPL10A	1.63E-259	0.386695439	0.987	0.977	4.29E-255
RAB31	1.78E-233	0.384193899	0.507	0.276	4.69E-229
CXCL14	5.57E-31	0.382735735	0.116	0.027	1.47E-26
CD151	2.43E-132	0.379462294	0.76	0.488	6.41E-128
RPS21	7.18E-294	0.378585064	0.992	0.989	1.89E-289
RPL28	4.25E-272	0.377323581	0.998	0.997	1.12E-267
TM4SF1	3.31E-51	0.376234558	0.731	0.414	8.74E-47
RPS23	5.11E-216	0.374657673	0.991	0.991	1.35E-211
NME2	4.28E-226	0.373776371	0.918	0.799	1.13E-221
RPS8	3.28E-262	0.372965741	0.996	0.997	8.65E-258
RPL37	1.05E-193	0.370905837	0.989	0.988	2.78E-189
ACSL5	0	0.370477429	0.457	0.176	0
RPL29	2.08E-232	0.369673678	0.988	0.99	5.49E-228
RPL13	3.65E-259	0.368148431	0.998	0.999	9.63E-255
SFTA1P	1.79E-96	0.368053141	0.626	0.334	4.71E-92
RPL15	4.59E-304	0.367065536	0.992	0.992	1.21E-299
SFTA2	7.07E-31	0.363099039	0.88	0.447	1.86E-26
RPL5	1.75E-189	0.358052562	0.986	0.974	4.61E-185
TRAM1	1.19E-144	0.353254012	0.691	0.514	3.13E-140
SYNGR2	2.16E-196	0.352878711	0.773	0.558	5.69E-192
TMEM45A	2.90E-44	0.350675483	0.376	0.159	7.66E-40
HNMT	1.04E-216	0.349613971	0.502	0.245	2.73E-212
ASS1	1.59E-142	0.349442403	0.582	0.31	4.18E-138
RPS15A	6.82E-201	0.348690762	0.989	0.992	1.80E-196
S100A14	4.94E-67	0.348554236	0.787	0.448	1.30E-62
RPS2	3.46E-167	0.348358562	0.998	0.987	9.12E-163
RPS3A	2.19E-206	0.347657052	0.992	0.991	5.79E-202
CYBA	1.45E-194	0.347311234	0.847	0.621	3.82E-190
PDLIM2	2.70E-219	0.346205547	0.452	0.159	7.12E-215
RPL18	4.28E-208	0.34442389	0.994	0.994	1.13E-203
CAPN8	6.46E-217	0.344274077	0.486	0.226	1.70E-212
CD9	1.48E-177	0.338643965	0.98	0.957	3.90E-173
ZFAS1	2.32E-178	0.334556019	0.828	0.667	6.11E-174
S100A4	3.69E-60	0.333962527	0.579	0.408	9.74E-56
RPL35	6.94E-216	0.331970383	0.981	0.965	1.83E-211
RPS6	8.04E-189	0.331160139	0.994	0.992	2.12E-184
IL1R1	5.70E-194	0.330749298	0.426	0.208	1.50E-189
RPL27A	7.05E-201	0.327813351	0.945	0.881	1.86E-196
RPS15	2.09E-259	0.326743166	0.992	0.995	5.51E-255
GGT5	2.02E-265	0.325613646	0.337	0.089	5.33E-261
RPL34	2.73E-196	0.324588803	0.989	0.992	7.19E-192
RPS9	1.10E-193	0.324429802	0.991	0.989	2.91E-189
TPT1	1.19E-135	0.323755282	1	0.998	3.15E-131
SDPR	2.04E-109	0.323529823	0.406	0.193	5.38E-105
RPS14	4.49E-198	0.321926719	0.992	0.994	1.18E-193
TPM4	3.92E-128	0.321890346	0.622	0.363	1.03E-123
RPS28	3.50E-170	0.320760474	0.992	0.994	9.24E-166
AHR	1.30E-158	0.317732691	0.513	0.311	3.42E-154
SPINK5	1.45E-63	0.316162756	0.224	0.116	3.83E-59
SNHG8	1.23E-154	0.315799195	0.711	0.54	3.23E-150
CALR	2.34E-157	0.315553748	0.834	0.706	6.18E-153
RPL3	9.23E-170	0.31477323	0.995	0.991	2.44E-165
TMEM205	1.93E-208	0.314673374	0.618	0.412	5.08E-204
TRIM22	1.63E-264	0.313676293	0.452	0.204	4.29E-260
SPINT1	6.40E-156	0.31195499	0.622	0.42	1.69E-151
MS4A15	5.34E-89	0.30939037	0.241	0.043	1.41E-84
RPL14	1.05E-158	0.30909195	0.993	0.989	2.77E-154
RPL23A	1.30E-188	0.307939206	0.982	0.981	3.42E-184
CAV2	1.57E-70	0.306198529	0.485	0.238	4.15E-66
HSD17B13	4.52E-74	0.305854468	0.184	0.093	1.19E-69
WSB1	2.79E-92	0.302930256	0.811	0.695	7.37E-88
MT1E	5.25E-64	0.302838567	0.743	0.628	1.38E-59
RPL7	4.34E-165	0.302072835	0.972	0.948	1.14E-160
CD47	2.21E-133	0.301604547	0.689	0.532	5.83E-129
PABPC1	1.75E-180	0.30074015	0.954	0.882	4.60E-176
RPL30	7.14E-161	0.300464718	0.99	0.994	1.88E-156
RPS10	6.69E-145	0.300315446	0.98	0.978	1.76E-140
GNB2L1	3.46E-137	0.299702625	0.99	0.977	9.14E-133
PDIA3	5.64E-152	0.299280344	0.807	0.697	1.49E-147
RPL37A	1.40E-179	0.299177245	0.98	0.984	3.70E-175
HOPX	1.56E-21	0.297099187	0.923	0.504	4.11E-17
PAG1	0	0.296675825	0.273	0.044	0
CEACAM5	6.77E-60	0.296345951	0.179	0.037	1.79E-55
FLNA	8.62E-87	0.2956917	0.482	0.229	2.27E-82
EEF1B2	4.58E-150	0.295068673	0.955	0.901	1.21E-145
TSC22D1	5.23E-118	0.293192391	0.802	0.752	1.38E-113
RPL17	3.76E-117	0.29317249	0.947	0.926	9.93E-113
RPLP1	9.11E-148	0.292680727	0.999	0.999	2.40E-143
MBNL1	1.84E-125	0.292610967	0.624	0.462	4.84E-121
PPA1	1.57E-117	0.291172281	0.789	0.59	4.13E-113
RPS27A	5.07E-204	0.290748012	0.993	0.994	1.34E-199
RPS27L	2.51E-117	0.290221929	0.844	0.773	6.61E-113
S100A16	2.42E-97	0.290035046	0.563	0.288	6.38E-93
GAPDH	1.04E-108	0.289994743	0.978	0.939	2.74E-104
RNF145	1.50E-117	0.289910403	0.755	0.58	3.96E-113
NRP2	9.26E-148	0.289156397	0.434	0.325	2.44E-143
PLK2	4.90E-105	0.289150936	0.332	0.148	1.29E-100
CD55	1.40E-51	0.286896894	0.802	0.631	3.71E-47
MUC21	1.19E-226	0.286353369	0.222	0.036	3.14E-222
S100A10	2.06E-46	0.285972965	0.945	0.845	5.42E-42
RPL22	1.19E-179	0.285367594	0.975	0.976	3.14E-175
RPSA	8.05E-158	0.285245131	0.982	0.971	2.12E-153
RPL6	1.45E-139	0.28339544	0.993	0.987	3.84E-135
CRACR2B	1.93E-174	0.283000105	0.47	0.247	5.09E-170
SEMA3B	1.13E-140	0.278918708	0.343	0.086	2.99E-136
CFI	2.15E-184	0.278764004	0.436	0.209	5.66E-180
RPL35A	8.06E-168	0.278413719	0.982	0.989	2.13E-163
C1R	6.55E-162	0.275589918	0.364	0.151	1.73E-157
SFTA3	6.27E-55	0.274741032	0.795	0.519	1.65E-50
RPL36	1.70E-158	0.274247068	0.977	0.985	4.47E-154
CTSC	1.34E-75	0.274030587	0.517	0.305	3.52E-71
STT3B	2.67E-181	0.273893356	0.461	0.292	7.05E-177
RPS16	3.90E-185	0.273716832	0.986	0.987	1.03E-180
GDF15	1.27E-23	0.273604985	0.577	0.435	3.36E-19
CMTM7	2.19E-154	0.273502411	0.475	0.263	5.78E-150
SLC25A6	8.77E-113	0.272199228	0.923	0.788	2.31E-108
RPL8	2.36E-140	0.27170637	0.998	0.997	6.22E-136
TSPAN8	2.42E-29	0.268844503	0.387	0.164	6.39E-25
RPS7	6.98E-159	0.266934846	0.989	0.992	1.84E-154
PRSS8	6.85E-105	0.265787329	0.528	0.286	1.81E-100
TAGLN2	2.07E-98	0.264754489	0.948	0.881	5.45E-94
RPL11	1.03E-137	0.264736866	0.998	0.998	2.72E-133
RPS17	3.95E-140	0.259992002	0.9	0.862	1.04E-135
NACA	6.96E-126	0.259982267	0.98	0.969	1.84E-121
REEP3	8.35E-167	0.259829265	0.472	0.291	2.20E-162
DUSP23	2.51E-73	0.25843362	0.51	0.387	6.62E-69
LTA4H	1.81E-117	0.258203932	0.54	0.335	4.77E-113
WDR83OS	8.14E-156	0.257911255	0.82	0.731	2.15E-151
H1F0	9.53E-85	0.257519321	0.597	0.45	2.51E-80
SCNN1G	7.80E-194	0.256771375	0.269	0.062	2.06E-189
SEL1L3	1.70E-183	0.256402023	0.446	0.247	4.49E-179
C1orf116	6.63E-145	0.254824741	0.485	0.31	1.75E-140
AARD	5.52E-137	0.254473493	0.175	0.062	1.46E-132
CFL1	2.91E-123	0.254382794	0.942	0.865	7.67E-119
ASAH1	4.21E-112	0.253672971	0.899	0.766	1.11E-107
GRN	2.52E-124	0.25351917	0.572	0.344	6.64E-120
LPP	2.07E-137	0.252533042	0.448	0.278	5.45E-133
CRIP2	5.03E-82	0.252196536	0.723	0.578	1.33E-77
PFN1	1.35E-134	0.251960435	0.976	0.948	3.57E-130
PAM	1.12E-113	0.251078411	0.465	0.256	2.94E-109
UBB	9.42E-88	-0.250106267	0.953	0.946	2.49E-83
TTC21B	4.06E-125	-0.250278973	0.068	0.266	1.07E-120
LRRC74B	1.15E-43	-0.250430613	0.003	0.202	3.04E-39
AGPAT2	2.75E-91	-0.250486676	0.345	0.491	7.27E-87
MEAF6	1.67E-100	-0.251002259	0.376	0.536	4.39E-96
LRRC61	4.86E-123	-0.251236083	0.082	0.267	1.28E-118
ANKFN1	7.72E-93	-0.251253627	0.013	0.218	2.04E-88
EFHC2	5.01E-90	-0.251376718	0.012	0.219	1.32E-85
JOSD2	7.16E-95	-0.251382667	0.272	0.414	1.89E-90
CCDC34	1.07E-122	-0.251543699	0.05	0.243	2.82E-118
RRAGA	6.62E-112	-0.252153279	0.266	0.456	1.75E-107
CFAP206	2.33E-57	-0.252277506	0.004	0.212	6.15E-53
TUFM	2.34E-101	-0.252279567	0.49	0.635	6.18E-97
C11orf49	6.13E-120	-0.252823538	0.196	0.394	1.62E-115
RP4-625H18.2	1.15E-94	-0.252977212	0.014	0.219	3.04E-90
CFAP61	1.16E-67	-0.253209995	0.005	0.216	3.05E-63
PRUNE2	7.72E-44	-0.2533626	0.002	0.195	2.04E-39
PPP1R14C	2.26E-118	-0.253852962	0.186	0.39	5.97E-114
IDI1	1.68E-102	-0.254392949	0.151	0.323	4.44E-98
TMEM243	8.46E-98	-0.254767841	0.248	0.421	2.23E-93
AK1	1.08E-62	-0.255837017	0.574	0.631	2.86E-58
PZP	1.91E-51	-0.256126458	0.003	0.205	5.05E-47
DUSP18	5.88E-126	-0.256135446	0.041	0.252	1.55E-121
CHMP5	7.64E-104	-0.256193856	0.374	0.543	2.02E-99
BCO2	4.66E-75	-0.256293753	0.007	0.219	1.23E-70
STYXL1	8.41E-123	-0.256641483	0.144	0.336	2.22E-118
CHST6	1.40E-85	-0.257126925	0.01	0.21	3.70E-81
IL5RA	5.58E-47	-0.258236717	0.003	0.216	1.47E-42
HAGH	6.40E-128	-0.25841398	0.207	0.43	1.69E-123
FBXW9	1.39E-129	-0.258482783	0.051	0.26	3.67E-125
RP11-428C19.4	1.55E-38	-0.259165942	0.002	0.2	4.08E-34
MGST3	2.00E-108	-0.259241179	0.67	0.775	5.28E-104
SAMHD1	2.04E-102	-0.25946978	0.171	0.34	5.39E-98
TRIM29	1.16E-127	-0.260359299	0.052	0.254	3.05E-123
AC009502.4	1.58E-49	-0.260858002	0.003	0.202	4.16E-45
HMGCS1	2.16E-92	-0.261140667	0.121	0.262	5.69E-88
ERICH6-AS1	1.63E-104	-0.261242223	0.018	0.23	4.31E-100
P4HA2	1.20E-133	-0.261390468	0.106	0.316	3.15E-129
DNAJC10	1.02E-118	-0.261753809	0.193	0.394	2.70E-114
CEP83	1.25E-131	-0.262166875	0.075	0.284	3.30E-127
NHLRC4	1.92E-54	-0.262465386	0.004	0.221	5.07E-50
C1orf168	2.47E-127	-0.262578709	0.059	0.251	6.51E-123
ACAT1	1.28E-135	-0.263510308	0.133	0.355	3.39E-131
C9orf72	1.06E-129	-0.263823646	0.04	0.256	2.80E-125
LL22NC03-N95F10.1	2.10E-99	-0.264211214	0.021	0.152	5.55E-95
DNAL4	5.33E-129	-0.264501542	0.142	0.343	1.41E-124
CCDC157	3.56E-119	-0.264899088	0.027	0.243	9.38E-115
LRRC43	1.60E-80	-0.265805155	0.008	0.227	4.23E-76
DNAH1	1.40E-91	-0.265916552	0.011	0.225	3.69E-87
B2M	1.83E-107	-0.265967427	0.999	0.999	4.84E-103
BBIP1	3.35E-131	-0.266432162	0.149	0.356	8.84E-127
IFT140	2.33E-137	-0.267049683	0.071	0.288	6.14E-133
PCYT2	4.78E-143	-0.267265592	0.094	0.327	1.26E-138
CYP4X1	7.07E-116	-0.267500309	0.18	0.364	1.86E-111
RB1CC1	5.36E-113	-0.26778678	0.288	0.475	1.41E-108
TNFRSF19	2.74E-120	-0.268885491	0.152	0.345	7.24E-116
GAS8	1.02E-137	-0.269099902	0.095	0.308	2.69E-133
TP73	1.77E-68	-0.269180371	0.006	0.229	4.66E-64
C16orf71	3.46E-73	-0.269545311	0.007	0.228	9.13E-69
MRPL40	9.71E-125	-0.26958916	0.265	0.464	2.56E-120
SOX2	1.07E-105	-0.269778987	0.209	0.38	2.82E-101
CCDC69	4.36E-146	-0.269836043	0.091	0.334	1.15E-141
B3GNT5	2.40E-135	-0.269997647	0.067	0.282	6.33E-131
KNDC1	4.55E-67	-0.270134487	0.006	0.238	1.20E-62
TP53TG1	1.52E-120	-0.270833636	0.226	0.417	4.01E-116
LRRC49	4.09E-126	-0.271076922	0.031	0.247	1.08E-121
C5orf15	3.99E-126	-0.271481185	0.21	0.407	1.05E-121
ALDH1A1	5.12E-62	-0.271509658	0.594	0.621	1.35E-57
C15orf65	9.10E-128	-0.271864992	0.035	0.25	2.40E-123
FGGY	2.45E-101	-0.271874775	0.304	0.459	6.45E-97
FMO5	5.28E-109	-0.27274832	0.092	0.232	1.39E-104
ZNF106	2.58E-125	-0.273096386	0.217	0.434	6.81E-121
APOO	1.78E-138	-0.273772744	0.116	0.329	4.71E-134
FRMPD2	1.33E-73	-0.274026639	0.007	0.221	3.51E-69
ALOX15B	9.60E-88	-0.274387202	0.087	0.203	2.53E-83
KIAA1841	3.31E-137	-0.274909428	0.062	0.277	8.74E-133
IQCA1	1.90E-125	-0.275096863	0.14	0.325	5.01E-121
PALMD	1.30E-137	-0.275524086	0.06	0.271	3.43E-133
GCLM	9.95E-143	-0.27553055	0.1	0.324	2.63E-138
NUDT4	1.01E-119	-0.275549481	0.225	0.428	2.67E-115
MORN3	2.05E-104	-0.275825252	0.016	0.238	5.40E-100
CCDC60	4.96E-104	-0.276130829	0.016	0.242	1.31E-99
WDR13	4.07E-133	-0.276752378	0.22	0.427	1.07E-128
PLTP	1.39E-114	-0.276800965	0.041	0.192	3.66E-110
C11orf96	2.12E-76	-0.276993717	0.073	0.173	5.60E-72
CFAP161	2.29E-36	-0.277177433	0.002	0.224	6.03E-32
FAM27C	5.02E-124	-0.277356262	0.027	0.246	1.32E-119
CES4A	6.68E-130	-0.277695917	0.039	0.242	1.76E-125
CCDC96	5.51E-88	-0.277742697	0.01	0.224	1.45E-83
ZNF385B	1.71E-116	-0.277817071	0.025	0.193	4.51E-112
LINC01571	8.67E-56	-0.278022097	0.004	0.21	2.29E-51
RIBC2	6.42E-86	-0.278181671	0.009	0.226	1.69E-81
CCDC151	1.41E-74	-0.278884555	0.007	0.233	3.72E-70
CBY1	8.45E-140	-0.27950802	0.146	0.357	2.23E-135
ZMYND12	7.49E-113	-0.280537781	0.02	0.248	1.98E-108
DHRS9	3.75E-55	-0.280937036	0.003	0.16	9.89E-51
FKBP6	4.02E-62	-0.28201414	0.004	0.193	1.06E-57
BRI3	4.79E-93	-0.282163985	0.449	0.58	1.26E-88
MRPL41	4.40E-121	-0.282335938	0.468	0.636	1.16E-116
C1orf141	1.88E-58	-0.282610372	0.004	0.212	4.95E-54
GCLC	6.44E-131	-0.282671124	0.036	0.241	1.70E-126
PPP1R16A	1.25E-142	-0.282704586	0.179	0.396	3.29E-138
IFT46	8.80E-143	-0.283163098	0.059	0.278	2.32E-138
TJP3	7.29E-140	-0.283476529	0.178	0.386	1.92E-135
ZBED5-AS1	7.17E-148	-0.283878409	0.097	0.32	1.89E-143
ULK4	5.38E-138	-0.284631241	0.043	0.263	1.42E-133
CCDC24	1.66E-145	-0.285674318	0.11	0.325	4.37E-141
SLC7A2	1.00E-135	-0.286525517	0.03	0.266	2.65E-131
CATIP	2.31E-40	-0.286997464	0.002	0.232	6.08E-36
IL20RA	1.67E-154	-0.287181357	0.097	0.345	4.41E-150
ATP6V1D	2.04E-132	-0.287524918	0.247	0.447	5.38E-128
ABCA5	1.26E-139	-0.287568553	0.126	0.337	3.32E-135
AK8	1.57E-90	-0.287889075	0.01	0.242	4.14E-86
SMIM6	3.53E-122	-0.288463504	0.031	0.211	9.31E-118
LCA5L	6.70E-124	-0.289385565	0.023	0.25	1.77E-119
CTD-2544H17.1	5.26E-37	-0.289544633	0.002	0.221	1.39E-32
DCDC1	1.75E-67	-0.289549397	0.004	0.231	4.61E-63
TTC26	1.56E-127	-0.289598604	0.026	0.259	4.12E-123
IFI27	3.06E-41	-0.290182565	0.33	0.434	8.07E-37
SMPD2	3.10E-150	-0.290754726	0.073	0.301	8.17E-146
S100A11	1.45E-105	-0.290975414	0.99	0.988	3.84E-101
IFT81	1.36E-136	-0.291316824	0.161	0.369	3.58E-132
TSNAXIP1	5.68E-64	-0.291519666	0.004	0.242	1.50E-59
KLHDC9	1.29E-147	-0.291525815	0.055	0.286	3.41E-143
LAMC2	3.47E-131	-0.29160259	0.104	0.32	9.14E-127
ANKMY1	2.87E-142	-0.292037023	0.042	0.273	7.57E-138
FXYD1	2.76E-99	-0.292437531	0.013	0.19	7.27E-95
MRLN	1.34E-40	-0.292472011	0.002	0.214	3.52E-36
RP11-60L3.1	1.02E-67	-0.293101024	0.006	0.222	2.68E-63
CEP290	5.12E-143	-0.294491747	0.122	0.334	1.35E-138
PTPRN2	1.34E-150	-0.294662501	0.075	0.3	3.53E-146
HAGHL	3.41E-116	-0.294790623	0.018	0.247	8.99E-112
WDR19	3.57E-145	-0.294976883	0.043	0.28	9.42E-141
SDR16C5	1.12E-103	-0.295354174	0.229	0.362	2.97E-99
FAIM	9.90E-145	-0.295568668	0.151	0.358	2.61E-140
MAP6	3.30E-108	-0.295621327	0.015	0.242	8.70E-104
EFCAB12	4.44E-50	-0.295748731	0.003	0.241	1.17E-45
DRC7	8.27E-53	-0.296178296	0.003	0.24	2.18E-48
GCC2	1.13E-116	-0.2966836	0.354	0.518	2.97E-112
ST3GAL6	7.92E-127	-0.29695418	0.024	0.247	2.09E-122
NEK1	1.72E-150	-0.29715279	0.071	0.295	4.54E-146
GRIN3B	1.88E-37	-0.297205332	0.002	0.237	4.97E-33
RP11-395E19.6	6.12E-41	-0.297677803	0.002	0.222	1.61E-36
SPATA4	1.18E-68	-0.297939656	0.005	0.243	3.10E-64
PRKAR1A	9.78E-139	-0.298841601	0.654	0.78	2.58E-134
PROS1	1.94E-133	-0.299468757	0.036	0.234	5.10E-129
CFDP1	2.24E-131	-0.299693629	0.277	0.46	5.91E-127
CFAP20	2.03E-155	-0.300134975	0.107	0.336	5.36E-151
LRRC26	2.17E-134	-0.300371807	0.05	0.238	5.73E-130
KIAA2012	1.74E-44	-0.301552118	0.002	0.23	4.58E-40
AKR7A2	9.06E-141	-0.301631987	0.268	0.47	2.39E-136
CCDC190	4.13E-60	-0.301661888	0.004	0.202	1.09E-55
SSB	1.34E-117	-0.301778707	0.38	0.532	3.53E-113
RPGR	1.97E-151	-0.301924679	0.049	0.287	5.21E-147
TMEM14B	8.22E-134	-0.303070751	0.449	0.626	2.17E-129
VNN3	4.65E-81	-0.303148299	0.007	0.2	1.23E-76
PKIB	1.81E-120	-0.303427369	0.022	0.216	4.78E-116
ALPL	2.36E-67	-0.305649265	0.213	0.289	6.22E-63
LCA5	4.70E-157	-0.305896404	0.082	0.314	1.24E-152
C4BPA	5.96E-58	-0.306713254	0.258	0.351	1.57E-53
PRR15	1.36E-113	-0.308034568	0.015	0.25	3.59E-109
NME9	5.76E-68	-0.30890606	0.005	0.249	1.52E-63
GLUL	4.04E-122	-0.310399242	0.652	0.763	1.07E-117
CFAP74	3.82E-45	-0.31061891	0.002	0.25	1.01E-40
RP1	1.06E-147	-0.311488448	0.06	0.268	2.80E-143
OCEL1	2.09E-163	-0.311506221	0.109	0.351	5.51E-159
APPL2	5.08E-159	-0.311884658	0.075	0.307	1.34E-154
ARMC2	7.50E-132	-0.31286306	0.023	0.273	1.98E-127
PPOX	4.65E-154	-0.312900435	0.051	0.284	1.23E-149
NDUFB1	3.00E-131	-0.313772526	0.55	0.704	7.90E-127
AHSA1	4.72E-148	-0.313824421	0.219	0.421	1.25E-143
COA3	1.75E-151	-0.313998579	0.454	0.647	4.61E-147
NSUN7	1.90E-160	-0.314696565	0.09	0.323	5.00E-156
VDAC3	1.85E-154	-0.315174694	0.231	0.448	4.89E-150
NELFE	6.87E-155	-0.31566419	0.208	0.423	1.81E-150
COX17	1.05E-151	-0.316468091	0.469	0.67	2.78E-147
HMGB2	4.65E-158	-0.3186161	0.129	0.357	1.23E-153
RSPH3	1.34E-163	-0.318932183	0.109	0.338	3.53E-159
RIBC1	1.43E-107	-0.319858699	0.014	0.261	3.77E-103
SLC25A4	1.49E-166	-0.320311619	0.301	0.536	3.93E-162
NGRN	3.77E-150	-0.320479863	0.307	0.513	9.95E-146
CCP110	1.27E-162	-0.321845294	0.116	0.345	3.35E-158
CD164	3.80E-135	-0.322805694	0.46	0.63	1.00E-130
HN1L	4.37E-155	-0.32391315	0.202	0.409	1.15E-150
SCGB1A1	1.50E-08	-0.324500717	0.702	0.574	0.000395124
PEBP4	6.78E-59	-0.324613921	0.254	0.289	1.79E-54
CCDC88C	2.85E-170	-0.32521537	0.111	0.358	7.51E-166
MT-ND5	1.12E-112	-0.326152244	0.993	0.981	2.95E-108
CSF3R	1.03E-135	-0.327038547	0.035	0.21	2.72E-131
WDR34	2.33E-143	-0.327049152	0.341	0.517	6.16E-139
ATP5I	2.12E-148	-0.328146038	0.663	0.785	5.58E-144
MAP1B	5.40E-154	-0.328862408	0.039	0.268	1.42E-149
FILIP1	1.45E-156	-0.329107124	0.031	0.309	3.82E-152
TRAF3IP1	4.33E-166	-0.329460911	0.062	0.304	1.14E-161
CCNA1	6.08E-63	-0.329512437	0.004	0.223	1.60E-58
IQUB	1.72E-111	-0.330526341	0.012	0.261	4.53E-107
CCDC181	2.55E-58	-0.330592922	0.004	0.251	6.73E-54
FAM227A	5.64E-134	-0.33073837	0.022	0.265	1.49E-129
10-Mar	4.73E-61	-0.330787173	0.004	0.262	1.25E-56
EPPIN	4.87E-63	-0.331295735	0.004	0.218	1.28E-58
YWHAE	2.43E-162	-0.331503623	0.683	0.798	6.41E-158
FAM104B	6.05E-174	-0.331705175	0.12	0.36	1.60E-169
APOBEC4	1.10E-49	-0.331752423	0.003	0.249	2.89E-45
C4orf3	5.76E-175	-0.331892875	0.616	0.774	1.52E-170
TFPI	3.94E-90	-0.33227613	0.23	0.358	1.04E-85
SLFN13	1.36E-162	-0.332417423	0.05	0.293	3.59E-158
MT-ND2	1.82E-116	-0.333611127	0.996	0.983	4.80E-112
TMEM212	1.38E-58	-0.33365263	0.004	0.254	3.64E-54
NAPSA	0	-0.334114342	0.777	0.401	0
CCDC80	1.77E-139	-0.336535181	0.085	0.274	4.68E-135
ZKSCAN1	2.56E-162	-0.33672101	0.158	0.38	6.76E-158
METRN	2.23E-167	-0.338928128	0.104	0.325	5.88E-163
DZIP1L	2.79E-109	-0.339634767	0.011	0.264	7.35E-105
ZNF487	6.22E-164	-0.339703887	0.047	0.296	1.64E-159
CROCC	2.94E-165	-0.339879275	0.06	0.29	7.75E-161
MUC15	3.51E-175	-0.340710445	0.11	0.365	9.25E-171
SPATA6	2.59E-177	-0.341253146	0.087	0.337	6.82E-173
KIF3A	3.21E-181	-0.341481282	0.083	0.345	8.46E-177
ZC2HC1A	7.74E-179	-0.341544569	0.079	0.337	2.04E-174
KIF19	1.55E-43	-0.341708202	0.002	0.267	4.09E-39
ATP2A2	1.16E-137	-0.343204795	0.368	0.533	3.05E-133
HACD4	4.26E-156	-0.343261213	0.162	0.36	1.12E-151
B9D2	4.88E-177	-0.343646918	0.075	0.325	1.29E-172
LZTFL1	2.71E-184	-0.344316003	0.111	0.366	7.14E-180
NME7	8.22E-180	-0.344395873	0.084	0.338	2.17E-175
CTSH	1.81E-72	-0.344395976	0.839	0.813	4.78E-68
BAIAP3	9.25E-102	-0.345218753	0.01	0.256	2.44E-97
WDR60	1.07E-175	-0.345588936	0.122	0.364	2.82E-171
PTPRT	8.47E-65	-0.346192505	0.004	0.251	2.23E-60
RSPH14	7.77E-57	-0.346480182	0.003	0.261	2.05E-52
ARL3	7.67E-168	-0.34793962	0.236	0.448	2.02E-163
CFAP36	4.98E-173	-0.348102836	0.208	0.435	1.31E-168
CCDC189	1.29E-168	-0.348165006	0.043	0.304	3.39E-164
TEX9	3.01E-176	-0.349186404	0.119	0.351	7.94E-172
STOX1	2.85E-162	-0.349437944	0.036	0.293	7.51E-158
WDR49	2.49E-164	-0.349728445	0.039	0.292	6.58E-160
CFAP69	5.00E-155	-0.349827707	0.03	0.288	1.32E-150
DYNC2LI1	1.19E-182	-0.350033124	0.128	0.369	3.13E-178
TTC21A	2.06E-149	-0.350478171	0.027	0.286	5.44E-145
CFAP46	2.23E-123	-0.350915462	0.015	0.273	5.89E-119
SPTBN1	1.11E-157	-0.351020438	0.419	0.626	2.92E-153
ANXA4	7.68E-147	-0.351404868	0.56	0.707	2.02E-142
DOC2A	1.24E-92	-0.351429904	0.007	0.251	3.26E-88
CCDC40	9.32E-134	-0.354420401	0.019	0.284	2.46E-129
TSTD1	2.32E-162	-0.355705071	0.736	0.826	6.13E-158
PDLIM4	2.87E-132	-0.355843173	0.3	0.441	7.57E-128
NDUFAB1	2.87E-175	-0.357086183	0.514	0.688	7.57E-171
FUZ	3.06E-185	-0.358689522	0.08	0.333	8.07E-181
CA2	7.38E-132	-0.358861476	0.021	0.191	1.95E-127
CCDC180	7.82E-125	-0.359309314	0.016	0.28	2.06E-120
RAB36	3.58E-138	-0.359334713	0.02	0.29	9.44E-134
HIST1H1C	1.02E-131	-0.359535084	0.245	0.427	2.70E-127
HHIP	7.10E-118	-0.359569143	0.013	0.169	1.87E-113
NWD1	1.45E-101	-0.359743173	0.009	0.261	3.81E-97
C19orf70	6.03E-175	-0.359832689	0.5	0.676	1.59E-170
SMIM19	4.82E-191	-0.360306597	0.229	0.479	1.27E-186
MPC2	5.87E-169	-0.360616067	0.38	0.57	1.55E-164
MLLT4	8.48E-172	-0.361964804	0.293	0.511	2.24E-167
VPS35	5.55E-174	-0.362080494	0.311	0.522	1.46E-169
LRWD1	1.46E-168	-0.362408658	0.04	0.304	3.84E-164
GPX4	2.52E-200	-0.362501734	0.944	0.958	6.65E-196
C1orf158	6.66E-74	-0.362727531	0.005	0.28	1.76E-69
NELL2	2.81E-107	-0.364547052	0.011	0.232	7.41E-103
SMYD2	2.47E-193	-0.364706336	0.091	0.355	6.51E-189
FGF14	1.57E-82	-0.365260132	0.007	0.265	4.14E-78
EFHB	1.96E-98	-0.365353838	0.007	0.272	5.17E-94
C17orf97	9.59E-171	-0.365770352	0.04	0.305	2.53E-166
TEKT4	4.43E-64	-0.365910322	0.004	0.275	1.17E-59
HMGN2	3.03E-181	-0.366056881	0.797	0.873	7.98E-177
TTN	1.11E-121	-0.366432824	0.017	0.171	2.92E-117
PIH1D2	6.03E-149	-0.366499573	0.025	0.289	1.59E-144
AC007405.6	3.52E-205	-0.366809223	0.098	0.397	9.29E-201
C2orf73	1.52E-76	-0.366954173	0.005	0.276	4.00E-72
TTLL10	1.79E-90	-0.367276444	0.007	0.273	4.72E-86
MT2A	1.98E-70	-0.368508859	0.732	0.713	5.22E-66
YWHAH	2.01E-167	-0.369320346	0.249	0.476	5.30E-163
DALRD3	3.89E-196	-0.370636058	0.115	0.371	1.03E-191
PKIG	1.16E-196	-0.370691661	0.087	0.357	3.05E-192
KIAA1211L	3.71E-160	-0.371032247	0.029	0.299	9.79E-156
MDH1B	3.86E-107	-0.37110787	0.01	0.288	1.02E-102
LKAAEAR1	3.21E-64	-0.37172664	0.004	0.243	8.47E-60
TMC5	1.07E-114	-0.372138584	0.593	0.667	2.83E-110
PLEKHB1	1.06E-190	-0.374695806	0.057	0.341	2.80E-186
AGBL2	1.82E-114	-0.376692264	0.011	0.284	4.80E-110
MORF4L2	3.25E-188	-0.377905743	0.412	0.615	8.57E-184
CASC1	2.24E-130	-0.378469165	0.016	0.291	5.91E-126
MAPRE3	4.53E-204	-0.380876467	0.099	0.372	1.20E-199
FBXO15	1.76E-94	-0.382147858	0.008	0.286	4.63E-90
ANKRD37	2.87E-169	-0.38247291	0.16	0.415	7.58E-165
SLAIN2	6.46E-191	-0.382484296	0.16	0.4	1.70E-186
SSBP4	3.83E-194	-0.383033479	0.178	0.411	1.01E-189
MT-ND3	3.57E-130	-0.383578727	0.998	0.987	9.41E-126
MSMO1	2.12E-165	-0.383981162	0.185	0.391	5.60E-161
TSGA10	4.43E-193	-0.384255124	0.055	0.335	1.17E-188
CCDC191	5.58E-190	-0.384472293	0.055	0.325	1.47E-185
RTN4	1.46E-229	-0.384988391	0.479	0.729	3.84E-225
CNTRL	2.37E-193	-0.38610045	0.057	0.329	6.26E-189
KTN1	4.99E-194	-0.386733326	0.561	0.739	1.32E-189
WDR63	2.52E-105	-0.387263464	0.01	0.292	6.65E-101
TTC25	1.68E-91	-0.387318925	0.007	0.29	4.44E-87
AK9	2.51E-187	-0.387729419	0.049	0.321	6.62E-183
MOK	5.07E-194	-0.388783845	0.055	0.333	1.34E-189
RP11-368I7.4	3.88E-97	-0.390220323	0.008	0.281	1.02E-92
ST6GALNAC2	1.28E-211	-0.39098412	0.093	0.382	3.38E-207
CFAP47	2.80E-66	-0.392571106	0.004	0.285	7.38E-62
C11orf16	5.39E-103	-0.392637296	0.008	0.296	1.42E-98
CARS	8.08E-195	-0.393704309	0.118	0.358	2.13E-190
HNRNPF	6.37E-208	-0.393730663	0.445	0.664	1.68E-203
DNAH2	8.90E-135	-0.394055009	0.015	0.297	2.35E-130
MAP1A	5.27E-117	-0.39776595	0.01	0.291	1.39E-112
ABCA13	1.22E-141	-0.397767787	0.015	0.271	3.22E-137
IFT88	3.35E-209	-0.398160937	0.082	0.362	8.84E-205
LRRC71	6.69E-64	-0.398936323	0.003	0.295	1.76E-59
DMKN	8.85E-209	-0.399005827	0.56	0.721	2.33E-204
TRIP13	1.43E-79	-0.399255118	0.006	0.264	3.77E-75
CRNDE	5.81E-215	-0.399510713	0.488	0.693	1.53E-210
TAX1BP1	4.10E-185	-0.39981313	0.58	0.709	1.08E-180
MFSD2A	7.42E-158	-0.400523605	0.097	0.281	1.96E-153
SQLE	1.91E-220	-0.400563073	0.142	0.458	5.04E-216
TXNIP	7.57E-154	-0.400981296	0.399	0.575	2.00E-149
SLC39A8	3.00E-103	-0.402182962	0.208	0.295	7.91E-99
NEK11	8.73E-193	-0.403655938	0.043	0.33	2.30E-188
LRRC34	3.68E-78	-0.40498692	0.005	0.296	9.71E-74
CST6	5.41E-142	-0.406559467	0.179	0.367	1.43E-137
BSCL2	1.74E-202	-0.406859115	0.211	0.44	4.58E-198
METTL7A	2.43E-196	-0.407144409	0.334	0.552	6.41E-192
FASN	8.82E-120	-0.407414586	0.239	0.33	2.33E-115
BPIFB1	8.67E-09	-0.407596703	0.396	0.254	0.00022874
ATF7IP2	2.09E-188	-0.40890778	0.054	0.296	5.52E-184
DNAL1	2.04E-213	-0.409891033	0.083	0.359	5.38E-209
FAM65B	1.54E-195	-0.410038448	0.046	0.324	4.05E-191
SPATA33	7.07E-209	-0.410305758	0.06	0.353	1.87E-204
PLEKHS1	3.33E-188	-0.4108321	0.177	0.404	8.77E-184
CLUAP1	4.59E-215	-0.410900732	0.138	0.395	1.21E-210
ADGB	1.29E-90	-0.413797635	0.006	0.297	3.40E-86
LRP11	6.69E-219	-0.41385096	0.109	0.384	1.76E-214
MARCKS	1.99E-216	-0.413867047	0.095	0.379	5.26E-212
CALM2	2.57E-203	-0.417094984	0.949	0.956	6.78E-199
ODF2L	4.31E-192	-0.417480056	0.298	0.515	1.14E-187
HMGN3	2.38E-184	-0.417568493	0.891	0.924	6.28E-180
CFAP57	1.81E-99	-0.417960303	0.008	0.307	4.77E-95
DENND6B	6.16E-208	-0.418013338	0.054	0.348	1.63E-203
LXN	1.54E-208	-0.418088745	0.093	0.347	4.06E-204
DAW1	2.80E-99	-0.418132639	0.007	0.298	7.38E-95
IQCD	1.56E-167	-0.418589558	0.025	0.312	4.11E-163
FTH1	9.11E-271	-0.418644005	0.999	1	2.40E-266
PPP1R42	2.16E-71	-0.41894099	0.003	0.302	5.69E-67
C1orf87	1.65E-68	-0.420229092	0.004	0.297	4.36E-64
MAP3K19	1.25E-68	-0.421149479	0.004	0.303	3.30E-64
NEK10	7.03E-133	-0.422194612	0.011	0.303	1.86E-128
LRRC10B	2.39E-43	-0.422952779	0.002	0.291	6.31E-39
CCDC30	3.66E-199	-0.423483281	0.045	0.333	9.64E-195
PROM1	1.46E-196	-0.423681575	0.125	0.361	3.85E-192
LRRC6	1.22E-177	-0.426162741	0.03	0.316	3.21E-173
CLDN3	7.00E-133	-0.426884155	0.578	0.633	1.85E-128
UCP2	3.16E-173	-0.427151423	0.287	0.469	8.35E-169
MAP9	6.66E-228	-0.427307401	0.152	0.423	1.76E-223
COPRS	1.46E-232	-0.429546619	0.122	0.405	3.86E-228
BASP1	8.28E-144	-0.429909936	0.014	0.277	2.18E-139
STMND1	1.23E-141	-0.430273883	0.014	0.309	3.25E-137
TMEM67	2.90E-213	-0.431692537	0.057	0.347	7.64E-209
SLC22A4	4.48E-123	-0.432406168	0.011	0.304	1.18E-118
EFCAB2	8.40E-232	-0.433705526	0.086	0.388	2.22E-227
SPAG1	1.16E-231	-0.434101457	0.121	0.403	3.05E-227
C20orf96	1.16E-216	-0.434546111	0.061	0.353	3.06E-212
CFAP44	6.62E-208	-0.434624935	0.055	0.325	1.75E-203
UBAC1	1.12E-230	-0.435894394	0.104	0.385	2.94E-226
TSPAN6	5.47E-211	-0.437373645	0.285	0.49	1.44E-206
DNAJB13	9.00E-172	-0.437524816	0.024	0.324	2.38E-167
AGER	3.57E-45	-0.437728194	0.164	0.169	9.43E-41
C4orf22	7.27E-98	-0.438184363	0.006	0.31	1.92E-93
ERGIC3	5.82E-217	-0.438871899	0.647	0.765	1.53E-212
MID1IP1	3.59E-187	-0.439550662	0.21	0.452	9.48E-183
TACC2	3.83E-191	-0.439997626	0.293	0.509	1.01E-186
H2AFJ	1.68E-193	-0.440270801	0.535	0.671	4.43E-189
MAATS1	2.95E-177	-0.441164283	0.027	0.326	7.77E-173
AK7	2.37E-152	-0.441883645	0.016	0.326	6.26E-148
CLMN	4.90E-213	-0.441986334	0.045	0.351	1.29E-208
GPR162	4.92E-79	-0.442810675	0.005	0.307	1.30E-74
TBCA	1.58E-244	-0.445116615	0.653	0.781	4.16E-240
CTB-51J22.1	4.75E-121	-0.44625294	0.011	0.315	1.25E-116
CFAP54	8.97E-111	-0.447429054	0.009	0.311	2.37E-106
RFX2	8.77E-237	-0.447944413	0.097	0.389	2.31E-232
C11orf74	2.51E-231	-0.448185582	0.084	0.369	6.63E-227
CENPM	3.59E-139	-0.449535371	0.013	0.306	9.46E-135
TMEM107	1.16E-236	-0.450173398	0.095	0.382	3.07E-232
ECT2L	2.53E-103	-0.450886638	0.007	0.303	6.68E-99
CFAP100	1.15E-92	-0.451519808	0.006	0.314	3.04E-88
DEGS2	3.53E-224	-0.451818829	0.126	0.376	9.31E-220
FAM179A	1.92E-113	-0.452714223	0.008	0.314	5.07E-109
SFTPA2	4.72E-17	-0.45404159	0.725	0.414	1.24E-12
SYNE1	4.75E-222	-0.454375359	0.292	0.584	1.25E-217
ARMC4	8.18E-98	-0.455565781	0.006	0.318	2.16E-93
NPHP1	1.63E-230	-0.455967121	0.067	0.363	4.29E-226
CSPP1	2.46E-235	-0.456222985	0.08	0.371	6.50E-231
ACYP1	3.33E-235	-0.456754235	0.071	0.375	8.77E-231
SPEF1	2.82E-126	-0.457134636	0.011	0.325	7.44E-122
CFAP65	7.24E-156	-0.458048987	0.016	0.33	1.91E-151
TMEM232	2.35E-136	-0.458193896	0.013	0.319	6.20E-132
OSBPL6	2.78E-197	-0.45968344	0.035	0.33	7.33E-193
SPATA17	2.12E-185	-0.460246146	0.027	0.333	5.59E-181
TNFAIP8L1	7.21E-127	-0.461966447	0.01	0.322	1.90E-122
IFT172	1.94E-244	-0.464439645	0.097	0.388	5.11E-240
C10orf95	1.59E-205	-0.464544858	0.038	0.35	4.20E-201
PIH1D3	4.36E-94	-0.465644883	0.007	0.311	1.15E-89
HSPBP1	2.22E-248	-0.466875242	0.14	0.416	5.87E-244
MUC16	3.59E-164	-0.467190753	0.119	0.316	9.48E-160
CTXN1	2.88E-166	-0.467542123	0.02	0.31	7.59E-162
CCDC74B	1.08E-105	-0.467589984	0.008	0.319	2.84E-101
CCDC65	3.01E-81	-0.468047907	0.004	0.315	7.93E-77
RUVBL1	2.40E-249	-0.471568437	0.105	0.394	6.33E-245
RARRES1	1.21E-151	-0.472022409	0.086	0.278	3.18E-147
DLEC1	1.59E-139	-0.476711601	0.014	0.323	4.18E-135
CC2D2A	8.21E-245	-0.477655063	0.073	0.378	2.17E-240
PCM1	4.23E-230	-0.478761135	0.38	0.587	1.12E-225
ABCA3	1.96E-136	-0.479959622	0.162	0.281	5.16E-132
TCTEX1D1	2.46E-76	-0.480201346	0.004	0.33	6.50E-72
HIPK1	9.46E-260	-0.481224609	0.133	0.43	2.50E-255
RP4-666F24.3	2.26E-82	-0.481856246	0.005	0.314	5.97E-78
PERP	1.75E-208	-0.48201155	0.706	0.767	4.62E-204
LGALS3	4.93E-285	-0.48882575	0.926	0.954	1.30E-280
SCD	1.98E-149	-0.488980981	0.135	0.272	5.22E-145
IGFBP2	1.94E-94	-0.49001171	0.598	0.549	5.11E-90
C10orf107	5.47E-141	-0.490038015	0.013	0.335	1.44E-136
CTSS	1.46E-246	-0.491606389	0.361	0.566	3.86E-242
VWA3A	7.79E-113	-0.492290472	0.006	0.323	2.05E-108
RABL2A	6.75E-236	-0.492585672	0.057	0.36	1.78E-231
WBSCR27	4.01E-229	-0.494488393	0.091	0.332	1.06E-224
IQCK	1.80E-261	-0.495591783	0.086	0.398	4.75E-257
AZIN1	1.48E-263	-0.499404394	0.209	0.475	3.91E-259
CD59	1.48E-290	-0.500780088	0.847	0.901	3.90E-286
KCTD12	1.42E-219	-0.501025991	0.036	0.336	3.73E-215
RP11-144A16.8	9.84E-90	-0.502914431	0.005	0.307	2.60E-85
TTC29	3.06E-103	-0.504100983	0.006	0.333	8.08E-99
SOD1	3.82E-255	-0.508989533	0.753	0.81	1.01E-250
IFT43	1.28E-276	-0.509100626	0.195	0.469	3.38E-272
CFAP70	1.27E-196	-0.514688553	0.025	0.347	3.36E-192
DPY30	7.83E-264	-0.515467315	0.356	0.575	2.07E-259
SYT8	2.65E-121	-0.516292549	0.242	0.385	6.98E-117
RP11-395B7.4	2.18E-139	-0.516918547	0.011	0.286	5.75E-135
RRAD	3.01E-234	-0.517973486	0.125	0.41	7.94E-230
COQ4	4.85E-288	-0.518901303	0.326	0.576	1.28E-283
C7orf57	8.47E-148	-0.519462689	0.013	0.346	2.24E-143
CFAP77	2.18E-107	-0.520101697	0.006	0.335	5.75E-103
RFX3	1.05E-259	-0.520156745	0.065	0.38	2.76E-255
UBXN10	5.23E-140	-0.520565138	0.011	0.349	1.38E-135
NEK5	3.56E-127	-0.521044072	0.01	0.344	9.39E-123
RPA3	9.58E-274	-0.522833912	0.248	0.502	2.53E-269
ZDHHC1	2.59E-270	-0.522957824	0.121	0.407	6.84E-266
C6	1.22E-82	-0.523243167	0.004	0.321	3.22E-78
DNAI1	2.49E-100	-0.523463427	0.006	0.346	6.58E-96
WDR66	2.24E-200	-0.523477638	0.025	0.35	5.91E-196
CES1	5.72E-248	-0.526376772	0.098	0.361	1.51E-243
P4HTM	6.43E-279	-0.526811629	0.24	0.488	1.70E-274
FABP6	8.92E-120	-0.52743319	0.008	0.285	2.35E-115
TCTEX1D4	8.31E-95	-0.528283121	0.005	0.315	2.19E-90
CALML4	8.71E-171	-0.52861443	0.017	0.344	2.30E-166
DBI	7.11E-263	-0.528660896	0.711	0.823	1.88E-258
SERPINA1	2.58E-91	-0.529390049	0.823	0.673	6.81E-87
FTO	6.25E-234	-0.532503229	0.126	0.355	1.65E-229
PFN2	1.96E-288	-0.533034641	0.188	0.465	5.17E-284
LRTOMT	1.41E-211	-0.533097214	0.03	0.361	3.73E-207
SCGB2A1	8.46E-178	-0.533257157	0.019	0.293	2.23E-173
DNAH11	6.07E-260	-0.536328216	0.062	0.371	1.60E-255
RGS22	9.60E-107	-0.538175447	0.007	0.335	2.53E-102
DYX1C1	3.95E-266	-0.54001576	0.066	0.381	1.04E-261
STOML3	5.73E-99	-0.540442782	0.006	0.329	1.51E-94
DYDC2	2.76E-121	-0.541649786	0.008	0.338	7.29E-117
CCDC153	1.53E-219	-0.545397805	0.031	0.366	4.04E-215
PACRG	2.37E-140	-0.545673729	0.01	0.354	6.25E-136
ANKUB1	1.62E-160	-0.546632915	0.013	0.339	4.27E-156
DNAH3	2.23E-102	-0.546715329	0.006	0.338	5.89E-98
SFTPD	3.46E-69	-0.54726125	0.364	0.325	9.12E-65
CFAP52	4.09E-100	-0.548220449	0.006	0.357	1.08E-95
DCDC2B	6.58E-108	-0.548271333	0.007	0.341	1.73E-103
FHAD1	3.08E-163	-0.548947166	0.014	0.35	8.11E-159
TCTN1	8.17E-296	-0.552771748	0.168	0.449	2.15E-291
PPP1R32	1.54E-145	-0.55599101	0.011	0.323	4.06E-141
CCDC114	1.45E-175	-0.557856399	0.014	0.353	3.82E-171
CCDC39	1.26E-111	-0.558024633	0.007	0.351	3.31E-107
ENDOG	2.14E-275	-0.559446984	0.068	0.389	5.64E-271
NQO1	5.82E-268	-0.561031163	0.099	0.372	1.53E-263
PTGES3	0	-0.561944065	0.62	0.773	0
NUPR1	0	-0.56343189	0.395	0.697	0
SMIM22	8.74E-231	-0.563732291	0.665	0.727	2.30E-226
FTL	5.33E-199	-0.56482476	0.997	0.997	1.41E-194
SPAG8	8.07E-170	-0.565798244	0.015	0.363	2.13E-165
FANK1	9.39E-233	-0.567345244	0.032	0.377	2.48E-228
RP4-539M6.14	1.01E-98	-0.567464833	0.006	0.344	2.66E-94
IFT27	0	-0.572521082	0.152	0.455	0
DPCD	1.91E-302	-0.575394285	0.11	0.417	5.03E-298
DNAI2	2.55E-111	-0.578369727	0.006	0.364	6.71E-107
VWA3B	6.09E-119	-0.578571018	0.007	0.357	1.61E-114
RP11-128M1.1	5.70E-128	-0.57911556	0.008	0.341	1.50E-123
PRR29	2.18E-149	-0.579975321	0.011	0.366	5.75E-145
BBOF1	7.99E-276	-0.580431195	0.055	0.394	2.11E-271
RIIAD1	2.14E-135	-0.58387465	0.009	0.35	5.66E-131
NUCB2	9.89E-257	-0.584826314	0.432	0.606	2.61E-252
CFAP45	1.01E-161	-0.590401275	0.014	0.369	2.66E-157
C1orf189	6.10E-116	-0.590843097	0.007	0.295	1.61E-111
DNAAF3	1.20E-130	-0.594334685	0.008	0.37	3.18E-126
MYCBP	0	-0.596944416	0.199	0.472	0
HSBP1	4.94E-298	-0.598404044	0.746	0.794	1.30E-293
DNAJA4	2.15E-300	-0.598705086	0.15	0.429	5.66E-296
KRT17	3.78E-32	-0.599143038	0.128	0.119	9.97E-28
PLA2G1B	2.62E-182	-0.599337869	0.02	0.222	6.91E-178
C11orf97	9.28E-129	-0.604423195	0.007	0.347	2.45E-124
DRC1	5.57E-141	-0.605628538	0.009	0.37	1.47E-136
CLDN18	2.89E-161	-0.60564106	0.08	0.276	7.62E-157
HSPB11	0	-0.606233874	0.258	0.511	0
CRIP1	1.25E-154	-0.606268132	0.835	0.749	3.29E-150
CH17-340M24.3	0	-0.606420439	0.129	0.451	0
CCDC173	9.94E-229	-0.607490149	0.026	0.371	2.62E-224
DNAH7	3.93E-228	-0.607906835	0.027	0.378	1.04E-223
TUSC3	0	-0.607962365	0.261	0.503	0
EFCAB10	1.29E-147	-0.609241172	0.011	0.367	3.41E-143
LRRK2	1.08E-135	-0.611327225	0.2	0.294	2.86E-131
SRI	0	-0.611838916	0.652	0.757	0
C4orf47	4.93E-218	-0.612622412	0.023	0.383	1.30E-213
ZBBX	1.45E-137	-0.613107666	0.008	0.374	3.82E-133
UBXN11	0	-0.613401563	0.084	0.422	0
CTGF	1.68E-161	-0.613412161	0.184	0.386	4.42E-157
CDHR4	2.21E-130	-0.613653106	0.007	0.366	5.82E-126
AKAP14	1.46E-117	-0.616890833	0.007	0.352	3.85E-113
RABL2B	0	-0.617118735	0.096	0.442	0
HSPH1	6.49E-306	-0.619243203	0.263	0.566	1.71E-301
OSCP1	3.23E-295	-0.62173197	0.057	0.415	8.52E-291
CCDC74A	6.69E-178	-0.621871854	0.015	0.366	1.76E-173
SARAF	0	-0.622343873	0.715	0.826	0
DZIP3	3.39E-289	-0.622849888	0.053	0.399	8.95E-285
B9D1	0	-0.628303242	0.125	0.439	0
CFAP221	0	-0.628533815	0.081	0.46	0
DNPH1	0	-0.62917238	0.331	0.598	0
DNAH6	2.34E-240	-0.632295525	0.027	0.382	6.18E-236
MAPK15	3.73E-236	-0.63254635	0.028	0.387	9.83E-232
C21orf59	0	-0.637570522	0.237	0.509	0
TEKT2	1.70E-187	-0.638199234	0.015	0.376	4.48E-183
RSPH4A	1.83E-147	-0.638951491	0.01	0.372	4.83E-143
MNS1	3.70E-158	-0.641069139	0.011	0.371	9.76E-154
IFT22	0	-0.641400449	0.203	0.486	0
WRB	0	-0.642026864	0.124	0.467	0
CEP126	2.13E-276	-0.642425166	0.041	0.397	5.63E-272
DTHD1	1.88E-148	-0.647671059	0.01	0.372	4.96E-144
C22orf15	5.33E-112	-0.648164525	0.006	0.362	1.41E-107
RP11-620J15.3	3.37E-274	-0.650622713	0.042	0.399	8.90E-270
ANKRD66	1.94E-144	-0.65137716	0.009	0.372	5.13E-140
TUBA4B	1.28E-154	-0.657084377	0.01	0.384	3.38E-150
PIP	6.63E-179	-0.657504462	0.013	0.241	1.75E-174
WDR78	4.06E-208	-0.657985676	0.019	0.389	1.07E-203
STK33	0	-0.658778083	0.105	0.439	0
HBB	6.92E-138	-0.659120136	0.034	0.169	1.83E-133
AKAP9	0	-0.659772776	0.479	0.679	0
C21orf58	3.37E-226	-0.660908697	0.023	0.391	8.90E-222
IQCG	8.79E-265	-0.66394862	0.033	0.408	2.32E-260
ALDH3B1	0	-0.664362595	0.262	0.515	0
DYNLT1	0	-0.668849053	0.63	0.76	0
NME5	0	-0.673139051	0.069	0.406	0
C6orf118	9.50E-130	-0.675663187	0.007	0.389	2.51E-125
MLF1	0	-0.678982193	0.148	0.471	0
CATSPERD	1.42E-147	-0.679705638	0.008	0.366	3.74E-143
C14orf142	0	-0.680438425	0.087	0.436	0
SPEF2	7.91E-261	-0.681653902	0.029	0.401	2.09E-256
KIF21A	0	-0.686991539	0.136	0.467	0
SPAG16	0	-0.698084469	0.199	0.498	0
CDS1	0	-0.699696984	0.119	0.508	0
PLAC8	0	-0.70001594	0.121	0.45	0
SLC44A4	0	-0.702654304	0.401	0.585	0
CCDC113	7.45E-247	-0.712182995	0.025	0.397	1.97E-242
SPATA18	0	-0.712335514	0.076	0.429	0
CD164L2	0	-0.714550562	0.06	0.403	0
LAMP3	1.60E-236	-0.715416875	0.15	0.337	4.22E-232
CFAP73	5.48E-153	-0.716539636	0.01	0.397	1.45E-148
RUVBL2	0	-0.718063061	0.196	0.494	0
ARMC3	9.03E-191	-0.721286051	0.013	0.398	2.38E-186
PPIL6	0	-0.723229926	0.066	0.429	0
TCTEX1D2	0	-0.725222471	0.069	0.421	0
NUDC	0	-0.732100032	0.361	0.615	0
FAM81B	2.13E-259	-0.732102531	0.027	0.393	5.62E-255
C9orf9	0	-0.732577765	0.076	0.429	0
ALOX15	4.66E-142	-0.735432794	0.007	0.332	1.23E-137
ARHGAP18	0	-0.735899261	0.085	0.432	0
FAM174A	0	-0.750057638	0.209	0.55	0
DRC3	7.76E-243	-0.751720003	0.021	0.405	2.05E-238
SPA17	0	-0.76859676	0.067	0.431	0
C11orf70	0	-0.769256447	0.045	0.417	0
POLR2I	0	-0.776307024	0.44	0.646	0
ATPIF1	0	-0.776529448	0.771	0.872	0
DYNC2H1	0	-0.78150008	0.084	0.456	0
DNAH10	6.49E-201	-0.783786417	0.014	0.41	1.71E-196
SFTPA1	0	-0.786796388	0.683	0.421	0
DNAH9	6.90E-153	-0.787161836	0.007	0.403	1.82E-148
SPAG17	2.10E-205	-0.788500895	0.015	0.406	5.54E-201
IGFBP5	0	-0.789658686	0.027	0.403	0
CKB	0	-0.79126069	0.423	0.718	0
TFF3	3.92E-182	-0.792680998	0.26	0.43	1.03E-177
SRGAP3-AS2	5.90E-177	-0.800788737	0.011	0.377	1.56E-172
ENKUR	4.13E-197	-0.801790881	0.012	0.406	1.09E-192
TMEM231	0	-0.807591031	0.049	0.43	0
HYDIN	1.15E-272	-0.815344985	0.023	0.416	3.02E-268
TSPAN19	1.67E-166	-0.815529649	0.008	0.387	4.41E-162
DNAH5	0	-0.81645249	0.194	0.468	0
CYSTM1	0	-0.81789556	0.523	0.774	0
C9orf135	1.11E-248	-0.830243685	0.02	0.412	2.92E-244
IK	0	-0.832785617	0.299	0.569	0
SAXO2	3.88E-298	-0.840731264	0.028	0.426	1.02E-293
GSTA2	2.54E-229	-0.841408139	0.047	0.211	6.71E-225
FAM166B	7.62E-179	-0.842494073	0.008	0.413	2.01E-174
TEKT1	1.17E-176	-0.845381862	0.009	0.416	3.09E-172
ERICH3	6.65E-221	-0.847154646	0.014	0.413	1.75E-216
KIF9	0	-0.857198076	0.184	0.503	0
CCDC17	3.41E-198	-0.858040826	0.013	0.412	9.01E-194
PSCA	1.06E-284	-0.861738611	0.024	0.277	2.80E-280
SPAG6	0	-0.862533182	0.049	0.425	0
DNALI1	0	-0.867662799	0.17	0.499	0
CFAP126	2.14E-207	-0.870268592	0.012	0.416	5.64E-203
UFC1	0	-0.873115221	0.511	0.687	0
RSPH9	2.60E-246	-0.895101653	0.016	0.415	6.86E-242
LDLRAD1	2.87E-244	-0.895864202	0.017	0.413	7.57E-240
CFAP53	0	-0.896928466	0.033	0.429	0
AC013264.2	3.92E-199	-0.901271117	0.012	0.415	1.03E-194
MRPS31	0	-0.902518934	0.146	0.477	0
CIB1	0	-0.902645508	0.693	0.77	0
WDR38	1.38E-208	-0.905203479	0.012	0.403	3.65E-204
HSP90AA1	0	-0.928447616	0.966	0.95	0
WDR54	0	-0.934759713	0.086	0.456	0
CFAP43	6.97E-304	-0.942461423	0.023	0.433	1.84E-299
CD24	0	-0.944188588	0.367	0.594	0
LRRC23	0	-0.946667034	0.118	0.509	0
FAM229B	0	-0.984402446	0.108	0.469	0
FAM216B	4.30E-252	-0.984751011	0.015	0.428	1.13E-247
EFHC1	0	-0.986784213	0.103	0.482	0
CCDC146	0	-0.987198525	0.066	0.448	0
RP11-295M3.4	0	-0.991858915	0.092	0.446	0
LRRC46	3.99E-277	-1.002809542	0.018	0.439	1.05E-272
OMG	3.20E-213	-1.002902917	0.011	0.368	8.45E-209
PRDX5	0	-1.004137326	0.948	0.969	0
FOXJ1	0	-1.00510486	0.045	0.446	0
MS4A8	0	-1.005205178	0.145	0.484	0
DNAAF1	5.93E-263	-1.009804005	0.012	0.436	1.56E-258
CDHR3	0	-1.046377229	0.022	0.447	0
PSENEN	0	-1.049654654	0.275	0.561	0
CALM1	0	-1.055633432	0.862	0.918	0
MORN5	2.62E-253	-1.067063235	0.013	0.432	6.92E-249
C12orf75	0	-1.067524569	0.097	0.463	0
CHST9	0	-1.068904985	0.051	0.53	0
ROPN1L	1.43E-261	-1.073973781	0.015	0.432	3.77E-257
RP11-356K23.1	3.00E-295	-1.082971399	0.019	0.413	7.92E-291
GSTA1	0	-1.101926693	0.292	0.5	0
EFCAB1	7.36E-307	-1.132728386	0.018	0.448	1.94E-302
CCDC170	6.41E-303	-1.150761	0.018	0.444	1.69E-298
LRRIQ1	0	-1.157086346	0.032	0.463	0
CFAP157	0	-1.163780055	0.015	0.451	0
CAPSL	0	-1.179140176	0.02	0.441	0
FAM92B	2.54E-245	-1.183853002	0.012	0.445	6.71E-241
TSPAN1	0	-1.216431074	0.588	0.619	0
CCDC78	1.62E-303	-1.253240553	0.014	0.452	4.27E-299
ZMYND10	0	-1.290497713	0.024	0.469	0
DNAH12	0	-1.29331359	0.019	0.459	0
DYNLL1	0	-1.301177288	0.752	0.822	0
MORN2	0	-1.32891331	0.223	0.537	0
CETN2	0	-1.354300805	0.189	0.529	0
C5orf49	0	-1.378606644	0.052	0.473	0
DYNLRB2	0	-1.382191766	0.041	0.46	0
C9orf116	0	-1.394162891	0.073	0.467	0
TUBA1A	0	-1.400780392	0.267	0.572	0
C11orf88	0	-1.40501292	0.025	0.456	0
ODF3B	0	-1.409352615	0.208	0.564	0
IGFBP7	0	-1.448074957	0.148	0.582	0
C2orf40	0	-1.457692908	0.017	0.418	0
PIFO	0	-1.491033075	0.121	0.507	0
TUBB4B	0	-1.56773655	0.506	0.762	0
PGC	5.02E-268	-1.6482631	0.143	0.284	1.33E-263
RSPH1	0	-1.678947868	0.056	0.477	0
C1orf194	0	-1.695125861	0.038	0.469	0
SNTN	0	-1.737813413	0.04	0.469	0
FAM183A	0	-1.82031787	0.041	0.477	0
TMEM190	0	-1.870740533	0.038	0.467	0
TPPP3	0	-1.880424518	0.143	0.59	0
C9orf24	0	-2.036143034	0.052	0.479	0
SFTPC	0	-2.057138571	0.551	0.588	0
CAPS	0	-2.108163767	0.265	0.541	0
C20orf85	0	-2.314526403	0.057	0.483	0
