## Supplementary material for "Single-cell RNA-sequencing reveals profibrotic roles of distinct epithelial and mesenchymal lineages in pulmonary fibrosis": Transitional_AT2_vs_allepi.csv

	p_val	avg_logFC	pct.1	pct.2	p_val_adj
TMSB4X	7.68E-111	1.550929137	0.891	0.222	2.03E-106
S100A10	0	1.406598202	0.999	0.923	0
TMSB10	0	1.263684057	0.969	0.85	0
LMO7	2.47E-180	1.23524858	0.972	0.563	6.51E-176
ACTB	7.82E-105	1.220427779	0.832	0.241	2.06E-100
NAPSA	5.50E-104	1.207399548	0.916	0.395	1.45E-99
SFTPB	4.50E-121	1.204335071	0.992	0.525	1.19E-116
MYL6	2.95E-266	1.121154561	0.977	0.698	7.78E-262
SFTPA1	4.21E-186	1.081427598	0.831	0.233	1.11E-181
TSPAN1	9.73E-107	1.070559394	0.844	0.202	2.57E-102
CAPS	1.10E-88	1.065555046	0.582	0.101	2.90E-84
SCGB3A1	1.44E-210	1.056434618	0.777	0.247	3.79E-206
C19orf33	0	1.032856334	0.995	0.979	0
SCGB1A1	2.36E-71	0.985826275	0.313	0.077	6.23E-67
TUBB4B	3.74E-143	0.982118535	0.961	0.47	9.85E-139
PLS3	6.98E-212	0.972090071	0.83	0.241	1.84E-207
EMP2	8.98E-35	0.962625559	0.816	0.148	2.37E-30
TRAM1	8.30E-192	0.939676038	0.845	0.284	2.19E-187
POLR2L	3.30E-288	0.902926629	0.965	0.709	8.70E-284
ODF3B	0	0.892261933	0.932	0.659	0
CD151	5.38E-261	0.877101019	0.897	0.499	1.42E-256
CD47	6.39E-210	0.869422151	0.702	0.136	1.69E-205
PIFO	3.19E-212	0.849707842	0.984	0.781	8.40E-208
GSTA1	1.96E-201	0.839083014	0.747	0.213	5.17E-197
CIB1	1.24E-84	0.825297419	0.785	0.43	3.28E-80
C20orf85	0	0.788335457	1	0.998	0
MORN2	8.88E-266	0.777030137	0.858	0.518	2.34E-261
S100A6	1.48E-49	0.768714314	0.984	0.468	3.91E-45
CETN2	0	0.76599456	0.971	0.416	0
CLU	7.51E-92	0.764877829	0.785	0.411	1.98E-87
MYL12B	1.37E-79	0.73925348	0.558	0.182	3.60E-75
MYL12A	8.96E-62	0.730352711	0.562	0.232	2.36E-57
MRPL14	5.69E-158	0.71351235	0.759	0.235	1.50E-153
C9orf24	6.54E-127	0.712196231	0.909	0.458	1.73E-122
IGFBP2	7.02E-111	0.699199072	0.947	0.636	1.85E-106
FAM183A	5.06E-89	0.678641112	0.825	0.312	1.34E-84
DYNLL1	7.76E-277	0.676710875	0.746	0.252	2.05E-272
C1orf167	3.99E-260	0.667846557	0.879	0.534	1.05E-255
HSP90AA1	9.20E-210	0.658960275	0.659	0.201	2.43E-205
PFN1	0	0.657968182	0.996	0.623	0
TSPAN13	4.88E-248	0.657483025	1	0.998	1.29E-243
MUC1	4.92E-194	0.65150917	0.578	0.127	1.30E-189
CAV2	1.89E-59	0.648825962	0.678	0.417	4.97E-55
EHD2	8.90E-205	0.639200108	0.709	0.216	2.35E-200
MYL9	1.41E-196	0.63536065	0.628	0.148	3.71E-192
TNNC1	1.99E-97	0.627241288	0.503	0.185	5.24E-93
DPYSL2	0	0.621991415	0.998	0.988	0
GLS	9.95E-95	0.620662214	0.774	0.346	2.62E-90
PSENEN	1.62E-59	0.613170662	0.689	0.332	4.28E-55
PPIA	5.06E-145	0.61056995	0.846	0.489	1.34E-140
UFC1	2.88E-212	0.610543942	0.826	0.529	7.60E-208
ANXA3	1.33E-29	0.607510259	0.549	0.289	3.52E-25
PTRF	2.02E-50	0.605205789	0.778	0.272	5.33E-46
CLIC5	3.15E-65	0.604813188	0.919	0.963	8.31E-61
CFL1	1.61E-41	0.60212603	0.828	0.348	4.24E-37
C9orf116	2.23E-224	0.600590868	0.895	0.603	5.87E-220
RPS19	6.25E-192	0.600330053	1	0.995	1.65E-187
AQP4	4.04E-78	0.599922013	0.974	0.825	1.07E-73
AGR2	4.17E-84	0.593431409	0.765	0.297	1.10E-79
TMEM190	1.27E-110	0.593169219	0.691	0.449	3.35E-106
C1orf198	1.13E-37	0.586860324	0.675	0.44	2.97E-33
SLC44A4	2.25E-45	0.58156803	0.39	0.041	5.94E-41
CLIC3	3.50E-58	0.581503629	0.416	0.289	9.24E-54
C1orf116	3.68E-99	0.576362786	0.52	0.075	9.69E-95
FAM129B	7.80E-89	0.574854784	0.684	0.283	2.06E-84
KRT7	4.32E-118	0.573922021	0.897	0.509	1.14E-113
RAB27B	7.76E-175	0.561336713	0.722	0.379	2.05E-170
LAPTM4B	1.30E-51	0.559907679	0.628	0.323	3.42E-47
EFHC1	2.01E-103	0.554996121	0.84	0.424	5.30E-99
C5orf49	4.64E-80	0.549938209	0.901	0.531	1.22E-75
QSOX1	1.73E-165	0.549493911	0.713	0.414	4.56E-161
FAM229B	1.26E-33	0.545994037	0.607	0.213	3.32E-29
TFF3	1.00E-24	0.545757434	0.986	0.589	2.64E-20
LRRC23	3.05E-131	0.543973247	0.749	0.434	8.04E-127
IK	6.46E-120	0.543336421	0.497	0.102	1.70E-115
RSPH1	1.33E-98	0.543021382	0.984	0.86	3.51E-94
TMEM63B	1.23E-265	0.542826693	0.985	0.911	3.24E-261
MRPS31	3.27E-96	0.535142189	0.934	0.854	8.62E-92
SRI	7.66E-36	0.530861681	0.836	0.344	2.02E-31
CALM1	3.12E-124	0.527752006	0.707	0.258	8.22E-120
MYO1C	6.25E-226	0.527027804	0.96	0.889	1.65E-221
BPIFB1	7.09E-109	0.52109413	0.703	0.379	1.87E-104
MGLL	2.10E-138	0.5185773	0.963	0.775	5.54E-134
RRAS	8.20E-148	0.516766264	0.978	0.884	2.16E-143
PRDX5	8.87E-143	0.510693133	0.881	0.776	2.34E-138
NUCB2	1.29E-120	0.505859988	0.549	0.293	3.40E-116
DNAH5	1.34E-136	0.504362466	0.981	0.908	3.54E-132
PLPP2	3.08E-105	0.50124653	0.959	0.867	8.13E-101
ALDH1A1	4.44E-129	0.500529375	0.74	0.461	1.17E-124
DNALI1	6.21E-112	0.499510646	0.437	0.112	1.64E-107
ITGA3	6.61E-194	0.496735207	0.949	0.869	1.74E-189
FLNA	3.20E-94	0.495392998	0.774	0.366	8.45E-90
SNTN	2.65E-214	0.494652405	0.991	0.949	6.99E-210
PRKCZ	9.65E-204	0.494276903	0.996	0.979	2.55E-199
KIF9	2.56E-127	0.492939814	0.709	0.294	6.75E-123
GLCCI1	6.81E-179	0.492645492	0.501	0.164	1.80E-174
WDR54	1.66E-242	0.487000385	0.991	0.958	4.37E-238
DYNLRB2	1.28E-67	0.484696348	0.984	0.957	3.38E-63
SARAF	1.14E-112	0.477459012	0.65	0.256	3.00E-108
PHPT1	9.27E-75	0.475099705	0.93	0.721	2.44E-70
TAGLN2	7.73E-38	0.473950043	0.646	0.371	2.04E-33
SMIM22	5.17E-135	0.472986921	0.683	0.368	1.36E-130
RAB5B	2.52E-91	0.465046036	0.776	0.569	6.65E-87
GNAS	1.31E-181	0.460227923	0.665	0.315	3.45E-177
TUSC3	2.82E-72	0.459334553	0.998	0.994	7.45E-68
RPLP2	2.01E-180	0.458353928	0.726	0.372	5.29E-176
LRRIQ1	6.14E-75	0.457757605	0.54	0.176	1.62E-70
NGFRAP1	1.00E-168	0.455898439	0.636	0.268	2.65E-164
OCLN	1.54E-55	0.446090312	0.826	0.542	4.07E-51
TPPP3	9.29E-106	0.442791835	0.999	0.988	2.45E-101
GPRC5A	1.03E-41	0.442788402	0.535	0.301	2.71E-37
RPS27L	7.75E-118	0.442204826	0.834	0.568	2.04E-113
RUVBL2	4.20E-117	0.44210134	0.979	0.958	1.11E-112
APLP2	1.43E-148	0.44173075	0.834	0.643	3.78E-144
FOXJ1	1.39E-104	0.441037171	0.847	0.605	3.66E-100
C21orf59	2.95E-211	0.440709862	0.532	0.147	7.79E-207
MFGE8	1.01E-33	0.438856174	0.358	0.075	2.67E-29
HLA-A	3.66E-146	0.437928022	0.998	0.987	9.67E-142
TMOD3	1.50E-46	0.437852451	1	0.997	3.96E-42
AGRN	1.73E-102	0.437794537	0.856	0.599	4.55E-98
SYT8	1.01E-71	0.436523579	0.394	0.152	2.66E-67
MYO1B	1.00E-146	0.435186434	0.896	0.788	2.64E-142
HSPG2	9.72E-65	0.429905349	0.522	0.201	2.56E-60
SPAG16	2.75E-119	0.429382429	0.605	0.219	7.24E-115
KIF21A	8.24E-159	0.428393314	0.635	0.344	2.17E-154
POLR2I	1.30E-119	0.426494722	0.778	0.502	3.42E-115
EFNA1	9.19E-79	0.422383001	0.591	0.372	2.42E-74
DYNC2H1	3.99E-20	0.422058206	0.378	0.069	1.05E-15
CP	1.58E-80	0.421496335	0.683	0.376	4.18E-76
C12orf75	1.76E-50	0.419280691	0.685	0.286	4.65E-46
ZMYND10	8.40E-37	0.418079196	0.571	0.283	2.21E-32
TUBA1A	4.01E-178	0.415204646	0.528	0.211	1.06E-173
ARHGAP18	1.04E-114	0.414194902	0.982	0.959	2.75E-110
HSPB11	1.30E-46	0.412784354	0.339	0.039	3.44E-42
PON2	7.52E-35	0.40811812	0.773	0.468	1.98E-30
CRB3	1.59E-135	0.407029021	0.64	0.348	4.19E-131
SPA17	2.36E-95	0.405128358	0.46	0.117	6.22E-91
C11orf88	1.55E-98	0.401232418	0.912	0.711	4.08E-94
CNN3	1.89E-134	0.400707027	0.522	0.179	4.99E-130
MLF1	1.98E-101	0.398704061	0.586	0.27	5.22E-97
PRSS8	6.01E-70	0.397226069	0.959	0.891	1.59E-65
CDS1	4.92E-98	0.397150584	0.821	0.59	1.30E-93
BCAM	4.50E-100	0.396983581	0.998	0.994	1.19E-95
ABCA7	1.29E-93	0.396476769	0.647	0.38	3.40E-89
C1orf194	5.97E-68	0.394419388	0.64	0.25	1.58E-63
C9orf9	5.42E-78	0.39347256	0.57	0.198	1.43E-73
CADM1	1.81E-81	0.39207258	0.454	0.097	4.79E-77
C2orf40	2.45E-135	0.391152196	0.584	0.32	6.45E-131
SPATA18	1.99E-166	0.390852383	0.533	0.174	5.26E-162
CDHR3	4.41E-74	0.39052785	0.768	0.524	1.16E-69
PPIL6	3.60E-93	0.389766028	0.867	0.675	9.50E-89
FAM174A	1.70E-100	0.388087274	0.527	0.188	4.47E-96
DNAJA4	1.29E-32	0.386269631	0.617	0.473	3.40E-28
C11orf70	2.78E-110	0.385992708	0.628	0.314	7.33E-106
YPEL3	8.26E-43	0.385591451	0.775	0.423	2.18E-38
HOPX	1.14E-143	0.385252862	0.627	0.327	3.01E-139
DYNLT1	1.09E-115	0.384569443	0.658	0.398	2.88E-111
TCTEX1D2	1.06E-50	0.384437141	0.8	0.663	2.80E-46
STK33	7.31E-30	0.383815157	0.99	0.93	1.93E-25
NDNF	4.97E-51	0.382830636	0.663	0.33	1.31E-46
GJA1	3.94E-88	0.378939609	0.503	0.174	1.04E-83
LMO3	1.80E-58	0.376633782	0.412	0.112	4.76E-54
MUC4	1.38E-128	0.37316099	0.684	0.389	3.63E-124
C14orf142	3.19E-187	0.370371315	0.476	0.168	8.43E-183
TSPAN4	2.04E-96	0.369630888	0.995	0.985	5.38E-92
MYCBP	2.08E-74	0.368805985	0.997	0.986	5.47E-70
NUDC	1.16E-24	0.367134814	0.531	0.328	3.07E-20
NKX2-1	6.10E-154	0.365547245	0.59	0.292	1.61E-149
B9D1	2.75E-41	0.364113015	0.607	0.255	7.25E-37
SYNGR2	6.39E-115	0.35961031	0.776	0.557	1.68E-110
TAX1BP3	6.68E-56	0.356522667	0.999	0.989	1.76E-51
CD9	4.04E-59	0.356179323	0.998	0.989	1.06E-54
PPP1R14B	2.10E-66	0.3560069	0.384	0.073	5.55E-62
TAPBP	9.81E-46	0.355824369	0.86	0.618	2.59E-41
PLAC8	1.54E-62	0.355253182	0.616	0.59	4.06E-58
IFT22	4.14E-62	0.355025952	0.433	0.084	1.09E-57
TRAPPC1	5.86E-81	0.352477132	0.56	0.264	1.55E-76
CCDC146	9.01E-67	0.350224539	0.999	0.999	2.38E-62
CD63	1.41E-74	0.349098055	0.56	0.267	3.71E-70
PFN2	1.82E-216	0.348943956	0.337	0.047	4.81E-212
RABL2B	1.48E-71	0.348816424	0.998	0.991	3.91E-67
NME5	4.54E-09	0.348265772	0.143	0.031	0.000119808
IFT27	2.79E-46	0.346837266	0.766	0.596	7.37E-42
MSN	2.20E-117	0.346615834	0.527	0.243	5.80E-113
DNAH12	1.88E-68	0.346531018	0.997	0.982	4.95E-64
BCAT1	4.51E-96	0.346393392	0.759	0.571	1.19E-91
TCTN1	5.94E-92	0.3446485	0.997	0.989	1.57E-87
UBXN11	4.94E-48	0.343944386	0.98	0.907	1.30E-43
WDR83OS	1.74E-111	0.343805637	0.899	0.733	4.58E-107
CD164L2	4.50E-50	0.343631116	0.635	0.302	1.19E-45
CD55	2.26E-72	0.343187868	0.656	0.517	5.95E-68
CAV1	1.43E-79	0.342395804	0.564	0.329	3.76E-75
CCND1	2.78E-46	0.342345768	0.737	0.394	7.34E-42
PTGES3	6.78E-65	0.341080516	0.997	0.975	1.79E-60
DAPK2	1.36E-94	0.340576095	0.548	0.266	3.58E-90
PARP14	1.08E-68	0.340359984	0.762	0.503	2.84E-64
DNPH1	1.29E-68	0.339516842	0.72	0.477	3.39E-64
CCDC170	6.03E-66	0.339335355	0.691	0.409	1.59E-61
ODF2L	6.72E-86	0.338400544	0.995	0.965	1.77E-81
PLEKHJ1	2.77E-38	0.3379795	0.857	0.653	7.31E-34
NEDD9	3.90E-121	0.337977093	0.58	0.311	1.03E-116
MS4A8	9.80E-64	0.337863223	0.616	0.306	2.58E-59
TMEM231	4.52E-44	0.336720753	0.866	0.699	1.19E-39
CHST9	1.52E-87	0.336217743	0.318	0.053	4.02E-83
CTSE	2.61E-110	0.334583756	0.415	0.109	6.89E-106
GLUL	2.74E-19	0.334455654	0.641	0.285	7.22E-15
TSPAN6	1.05E-47	0.334448575	0.767	0.479	2.76E-43
IGFBP5	1.28E-104	0.332956003	0.578	0.33	3.38E-100
ATPIF1	4.05E-54	0.332677785	0.998	0.99	1.07E-49
RPL37	1.09E-147	0.332276594	0.55	0.283	2.88E-143
MT-ND5	1.96E-57	0.33176097	0.977	0.929	5.17E-53
DNAAF1	1.55E-152	0.331686923	0.425	0.163	4.09E-148
KRT18	7.42E-75	0.330101671	0.698	0.439	1.96E-70
P4HTM	8.53E-14	0.32987212	0.808	0.682	2.25E-09
RP11-295M3.4	1.82E-46	0.329644883	0.557	0.298	4.81E-42
CLDN18	4.44E-137	0.329102361	0.378	0.094	1.17E-132
RAB25	7.21E-129	0.328564729	0.591	0.308	1.90E-124
OSCP1	6.44E-88	0.327422956	0.374	0.098	1.70E-83
SCPEP1	2.93E-21	0.326019552	0.17	0.046	7.74E-17
IRX2	4.06E-26	0.325625896	0.481	0.262	1.07E-21
RP11-620J15.3	3.47E-77	0.324602374	0.313	0.127	9.16E-73
TKT	1.97E-52	0.323497954	0.999	0.998	5.20E-48
CFAP221	2.19E-102	0.322667561	0.479	0.211	5.78E-98
GALNT5	4.17E-82	0.321617729	0.445	0.161	1.10E-77
HSPH1	2.15E-100	0.32117954	0.994	0.974	5.67E-96
CEACAM6	7.85E-105	0.320530592	0.738	0.512	2.07E-100
SERPINF1	1.58E-12	0.318637239	0.271	0.076	4.18E-08
DZIP3	9.95E-116	0.318576264	0.384	0.122	2.62E-111
KIF1C	3.78E-80	0.315750142	0.493	0.214	9.96E-76
ADGRF5	4.72E-68	0.315720868	0.467	0.208	1.25E-63
DPCD	1.79E-57	0.314879708	0.495	0.29	4.73E-53
PPA1	4.34E-10	0.314832883	0.589	0.474	1.14E-05
AKAP9	6.88E-87	0.313874345	0.709	0.492	1.81E-82
TP53I3	3.38E-76	0.313574355	0.518	0.253	8.90E-72
SAA1	1.35E-75	0.312934052	0.997	0.984	3.55E-71
PTPN1	1.39E-56	0.312854892	0.469	0.178	3.66E-52
WRB	1.45E-57	0.312735985	0.505	0.307	3.84E-53
UCP2	2.51E-76	0.311242599	0.994	0.984	6.62E-72
FAM81B	4.57E-71	0.310973842	0.409	0.162	1.21E-66
SAXO2	2.40E-62	0.310716147	0.996	0.982	6.32E-58
ERGIC3	2.62E-76	0.309618667	0.993	0.983	6.90E-72
NPNT	1.45E-63	0.309434687	0.559	0.262	3.82E-59
ATP5E	2.64E-62	0.309091594	0.469	0.197	6.97E-58
RPS28	2.29E-50	0.308228012	0.467	0.266	6.05E-46
CFAP157	1.59E-72	0.307414027	0.516	0.242	4.18E-68
PIGR	1.85E-25	0.306663766	0.645	0.297	4.88E-21
SCEL	5.18E-67	0.305677955	0.791	0.569	1.37E-62
CFAP53	1.52E-126	0.304250207	0.363	0.119	4.01E-122
IFITM3	1.99E-65	0.303808458	0.778	0.624	5.26E-61
ENO1	9.08E-55	0.303404481	0.999	0.987	2.40E-50
CFAP43	6.86E-66	0.303324194	0.964	0.884	1.81E-61
PCM1	2.82E-82	0.301713243	0.943	0.858	7.45E-78
S100A13	1.99E-104	0.301648067	0.378	0.092	5.26E-100
CGNL1	2.18E-51	0.301565825	0.88	0.762	5.75E-47
HSD17B6	2.66E-84	0.301355974	0.498	0.291	7.01E-80
IFT43	1.92E-19	0.300460753	0.492	0.42	5.06E-15
SOD1	7.81E-70	0.300386215	0.866	0.719	2.06E-65
RPL24	1.36E-33	0.299631535	0.828	0.611	3.60E-29
ARHGEF2	7.86E-75	0.299424374	0.698	0.46	2.07E-70
HSPB1	1.47E-87	0.299307113	0.729	0.544	3.89E-83
ENDOG	2.76E-77	0.299253046	0.696	0.466	7.29E-73
ARPC1B	4.39E-54	0.298589916	0.474	0.207	1.16E-49
EPHX1	3.20E-70	0.298164768	0.449	0.216	8.43E-66
TAX1BP1	3.84E-46	0.297188136	0.533	0.227	1.01E-41
RPA3	9.42E-68	0.296191607	0.947	0.848	2.49E-63
PAPSS2	3.27E-79	0.295584951	0.678	0.455	8.61E-75
SFTA1P	4.34E-67	0.295067622	0.628	0.441	1.14E-62
NINJ1	5.34E-109	0.29430697	0.51	0.244	1.41E-104
BBOF1	1.10E-70	0.294095658	0.483	0.228	2.89E-66
SDC1	2.83E-73	0.293286396	0.757	0.566	7.45E-69
MAPK15	1.18E-69	0.292633679	0.998	0.984	3.12E-65
MYH9	1.38E-45	0.292490435	0.306	0.059	3.64E-41
HIPK1	0.000800088	0.292150564	0.134	0.058	1
ZFAS1	1.36E-61	0.291280098	1	0.997	3.59E-57
CES1	1.76E-48	0.291073547	0.501	0.222	4.64E-44
IQCG	1.90E-41	0.290896267	0.626	0.458	5.02E-37
DYX1C1	5.02E-67	0.290891055	0.62	0.38	1.32E-62
CH17-340M24.3	4.81E-62	0.290619752	0.576	0.33	1.27E-57
RPS21	1.18E-56	0.289132928	0.555	0.352	3.13E-52
IQCK	4.19E-32	0.288974961	0.305	0.208	1.11E-27
IGFBP7	2.76E-20	0.288525073	0.962	0.867	7.28E-16
ADIRF	2.71E-165	0.28829553	0.344	0.083	7.16E-161
TMEM59	6.21E-77	0.287719102	0.824	0.695	1.64E-72
RAB11FIP1	3.67E-76	0.287362706	0.316	0.064	9.69E-72
TMEM160	1.02E-63	0.286791164	0.682	0.534	2.68E-59
DDIT4	1.04E-53	0.286650354	0.723	0.53	2.73E-49
DNAH11	1.08E-75	0.286083084	0.522	0.255	2.85E-71
COQ4	3.25E-27	0.28597738	0.599	0.319	8.56E-23
DEGS2	6.55E-64	0.285576453	0.426	0.198	1.73E-59
PHLDA3	1.08E-89	0.285333037	0.392	0.148	2.86E-85
FANK1	5.41E-52	0.285266441	1	0.993	1.43E-47
SUSD2	1.48E-15	0.285085442	0.646	0.403	3.91E-11
ITGB6	1.99E-69	0.284778742	0.991	0.96	5.24E-65
IL32	6.14E-77	0.284542923	0.352	0.097	1.62E-72
RFX3	2.61E-60	0.284193143	0.367	0.107	6.89E-56
IFT172	6.33E-69	0.284098499	0.422	0.146	1.67E-64
PDLIM2	2.22E-96	0.283648057	0.395	0.14	5.86E-92
SPEF2	6.92E-48	0.282871739	0.472	0.242	1.83E-43
ABCC3	6.71E-83	0.28178787	0.49	0.242	1.77E-78
MAL2	2.85E-58	0.281391991	0.596	0.356	7.51E-54
RUVBL1	2.08E-26	0.281049731	0.475	0.199	5.49E-22
TIMP2	1.52E-06	0.280811972	0.718	0.316	0.040173371
WFDC2	3.30E-91	0.279721475	0.542	0.307	8.71E-87
AZIN1	1.43E-37	0.279615153	0.572	0.458	3.76E-33
CYB5R3	3.09E-36	0.27943476	0.76	0.563	8.16E-32
FAM92B	5.75E-68	0.279137147	0.434	0.172	1.52E-63
FTO	7.87E-58	0.278584659	0.916	0.828	2.08E-53
HYDIN	8.15E-48	0.278337819	0.998	0.992	2.15E-43
LRRC46	3.20E-50	0.278192834	0.599	0.353	8.44E-46
TMEM107	3.50E-45	0.277811604	0.775	0.592	9.24E-41
RPL35	1.08E-17	0.276884529	0.994	0.984	2.84E-13
DNAH10	1.11E-103	0.27582192	0.46	0.225	2.94E-99
TM4SF1	9.38E-31	0.275416118	0.856	0.805	2.47E-26
CRNDE	1.27E-66	0.275307735	0.791	0.609	3.35E-62
MAGI3	1.58E-41	0.274963649	0.997	0.995	4.16E-37
ERICH3	1.79E-64	0.273974314	0.565	0.36	4.73E-60
HCFC1R1	2.66E-35	0.273849944	0.784	0.606	7.03E-31
DRC3	1.38E-73	0.273816213	0.516	0.265	3.64E-69
CCDC153	5.58E-76	0.273488269	0.524	0.26	1.47E-71
CPM	5.84E-83	0.273478854	0.453	0.21	1.54E-78
CEP126	2.64E-45	0.273321515	0.698	0.486	6.95E-41
CSPP1	3.47E-43	0.271640277	0.972	0.941	9.15E-39
CCDC78	5.66E-47	0.271629947	0.998	0.991	1.49E-42
HSBP1	7.30E-51	0.271406795	0.666	0.452	1.92E-46
AC013264.2	1.03E-45	0.270821237	0.809	0.694	2.72E-41
MARCKS	1.47E-11	0.270802063	0.171	0.028	3.87E-07
SPAG1	8.58E-54	0.270638025	1	0.994	2.26E-49
FAM127A	5.85E-81	0.270571093	0.357	0.113	1.54E-76
WBP5	1.04E-97	0.269938333	0.402	0.126	2.75E-93
NCOR2	1.82E-64	0.269321045	0.551	0.34	4.80E-60
RFX2	1.26E-40	0.268163502	0.679	0.469	3.32E-36
OST4	3.04E-48	0.267488115	1	0.994	8.01E-44
PLLP	6.72E-67	0.26607317	0.459	0.223	1.77E-62
EFCAB2	6.16E-65	0.265528263	0.533	0.319	1.63E-60
SOX2	6.38E-78	0.264404547	0.285	0.094	1.68E-73
HSPBP1	1.60E-63	0.264351526	0.649	0.452	4.22E-59
ZDHHC1	2.42E-68	0.26345574	0.876	0.76	6.39E-64
PERP	3.36E-23	0.263234542	0.357	0.248	8.86E-19
CLIC2	2.13E-54	0.263159985	0.6	0.455	5.62E-50
UBB	1.24E-82	0.262828846	0.494	0.258	3.27E-78
CLUAP1	1.98E-75	0.262460496	0.483	0.244	5.23E-71
SEMA3B	6.37E-53	0.262358287	0.997	0.98	1.68E-48
CC2D2A	2.29E-44	0.260763163	0.995	0.989	6.03E-40
EFCAB10	1.17E-67	0.260713109	0.288	0.1	3.08E-63
ARHGEF26	1.76E-74	0.260551322	0.408	0.173	4.64E-70
PAM	2.16E-51	0.259511161	0.947	0.857	5.70E-47
NPHP1	2.62E-53	0.25926688	0.594	0.382	6.91E-49
RABL2A	9.65E-60	0.258868702	0.535	0.303	2.54E-55
TPM4	1.04E-43	0.258196106	0.759	0.606	2.75E-39
NQO1	9.67E-82	0.257999202	0.334	0.106	2.55E-77
ACYP1	6.90E-48	0.257810092	1	0.997	1.82E-43
CXCL16	5.37E-24	0.256992549	0.444	0.416	1.42E-19
SFTA3	6.71E-54	0.256489843	0.572	0.341	1.77E-49
BSCL2	1.96E-40	0.256248202	0.866	0.676	5.16E-36
PEG10	1.92E-84	0.255867669	0.449	0.217	5.05E-80
BAX	3.44E-35	0.255754735	0.997	0.988	9.06E-31
RNF181	4.44E-42	0.255432741	0.997	0.989	1.17E-37
C12orf49	4.01E-79	0.255221494	0.447	0.223	1.06E-74
HSD17B11	1.33E-47	0.253980935	0.999	0.997	3.50E-43
PSCA	1.64E-42	0.25361159	0.335	0.142	4.33E-38
WBSCR27	8.37E-76	0.253357228	0.476	0.245	2.21E-71
CTSS	6.07E-69	0.253140072	0.466	0.231	1.60E-64
DNAH7	2.74E-38	0.25313195	0.73	0.549	7.24E-34
SLC34A2	2.85E-57	0.2530016	0.981	0.947	7.52E-53
HPCAL1	6.87E-74	0.252843359	0.415	0.165	1.81E-69
RAB32	1.63E-57	0.252618853	0.602	0.406	4.30E-53
UBAC1	1.09E-46	0.252597318	1	0.998	2.88E-42
TMC5	1.07E-62	0.252487255	0.479	0.321	2.82E-58
CCDC113	1.37E-64	0.252412027	0.334	0.111	3.62E-60
LXN	6.04E-62	0.252055243	0.629	0.409	1.59E-57
CAPSL	4.72E-34	0.25128989	0.497	0.237	1.24E-29
SCNN1A	1.74E-57	0.251239597	0.427	0.244	4.60E-53
EMP3	7.95E-51	0.251015274	0.946	0.863	2.10E-46
DENND3	1.07E-38	0.25064197	0.909	0.806	2.83E-34
GUK1	1.81E-16	0.250558523	0.417	0.303	4.77E-12
ATP2A2	1.82E-39	-0.25017271	0.215	0.361	4.79E-35
LCN2	6.81E-09	-0.250305248	0.001	0.19	0.000179525
RPL9	5.24E-41	-0.250572958	0.052	0.2	1.38E-36
PPDPF	9.21E-43	-0.250849736	0.253	0.426	2.43E-38
SPAG6	2.02E-45	-0.251110609	0.155	0.344	5.33E-41
ITPR3	4.88E-13	-0.251592936	0.002	0.209	1.29E-08
COL4A4	4.23E-30	-0.251695393	0.284	0.401	1.12E-25
ROPN1L	1.66E-33	-0.252012233	0.012	0.213	4.37E-29
RP11-356K23.1	1.04E-44	-0.252330367	0.037	0.232	2.76E-40
C5orf38	3.49E-16	-0.252876758	0.003	0.199	9.21E-12
CCDC6	2.84E-39	-0.253005317	0.503	0.626	7.50E-35
WDR78	6.28E-26	-0.253439762	0.03	0.112	1.66E-21
KCTD12	2.18E-39	-0.253998188	0.022	0.201	5.74E-35
TNS1	1.17E-46	-0.254589116	0.097	0.285	3.10E-42
RPL37A	2.93E-48	-0.254809272	0.114	0.313	7.74E-44
TOR1AIP2	2.92E-26	-0.254948852	0.006	0.216	7.70E-22
DNAL1	1.29E-41	-0.255119502	0.023	0.231	3.40E-37
FAM216B	9.57E-25	-0.255443531	0.006	0.215	2.52E-20
GKN2	5.04E-35	-0.256873754	0.381	0.496	1.33E-30
SSR3	1.93E-43	-0.257070302	0.029	0.235	5.09E-39
RBPMS	6.34E-42	-0.257274967	0.287	0.449	1.67E-37
FOLR1	1.37E-48	-0.257379112	0.112	0.307	3.62E-44
C20orf96	1.42E-40	-0.257859959	0.707	0.771	3.75E-36
FBP1	1.46E-36	-0.25854623	0.478	0.646	3.84E-32
ATP13A4	4.47E-33	-0.259476692	0.995	0.988	1.18E-28
RPL39	3.83E-47	-0.259565813	0.135	0.322	1.01E-42
TEX9	6.37E-31	-0.259613772	0.255	0.399	1.68E-26
RBM3	5.00E-19	-0.259761734	0.003	0.216	1.32E-14
EVA1A	8.34E-46	-0.259859132	0.043	0.23	2.20E-41
H2AFJ	9.87E-36	-0.260003044	0.015	0.218	2.60E-31
UNC13B	2.58E-47	-0.260175659	0.189	0.383	6.80E-43
TMEM67	6.32E-47	-0.26102752	0.041	0.245	1.67E-42
ACTN4	8.51E-32	-0.261577553	0.011	0.182	2.24E-27
DENND6B	4.98E-48	-0.262426032	0.051	0.25	1.31E-43
CLMN	7.40E-45	-0.262617346	0.034	0.228	1.95E-40
SPATA33	5.71E-41	-0.263285946	0.024	0.19	1.51E-36
MMP28	2.87E-13	-0.263434716	0.002	0.211	7.58E-09
C11orf74	1.42E-46	-0.263755081	0.044	0.234	3.74E-42
OCIAD2	3.21E-36	-0.263820003	0.014	0.226	8.48E-32
RPS12	3.87E-19	-0.264045486	0.003	0.209	1.02E-14
DNAH6	3.17E-29	-0.264138374	0.009	0.2	8.37E-25
SAMHD1	1.56E-46	-0.264334308	0.143	0.321	4.11E-42
MPC2	1.54E-49	-0.264889345	0.062	0.27	4.07E-45
GSTA2	5.20E-24	-0.2656436	0.2	0.397	1.37E-19
PCSK1N	1.79E-29	-0.265800011	0.009	0.212	4.73E-25
CCND2	2.60E-49	-0.265809437	0.066	0.264	6.85E-45
CFAP44	2.25E-46	-0.266354942	0.166	0.346	5.92E-42
RPS23	4.69E-38	-0.267632382	0.407	0.505	1.24E-33
TAGLN	1.84E-34	-0.26790022	0.948	0.952	4.86E-30
HACD4	0.978660882	-0.268228202	0	0.198	1
SSBP4	2.10E-46	-0.268235566	0.038	0.229	5.53E-42
C1R	8.88E-47	-0.268330035	0.142	0.321	2.34E-42
LRTOMT	2.55E-19	-0.268690176	0.003	0.22	6.73E-15
TSC22D1	1.37E-23	-0.269098568	0.005	0.213	3.62E-19
IFT88	1.19E-48	-0.26916384	0.043	0.252	3.13E-44
DAPK1	4.52E-42	-0.270088467	0.021	0.235	1.19E-37
CCDC30	2.67E-44	-0.270516073	0.339	0.491	7.05E-40
TMEM123	0.978648379	-0.271015543	0	0.151	1
C4orf47	5.12E-43	-0.27105479	0.803	0.85	1.35E-38
RNF213	9.97E-41	-0.271368203	0.523	0.662	2.63E-36
MAP9	3.00E-44	-0.271837706	0.213	0.377	7.90E-40
KRT8	6.66E-30	-0.272043222	0.009	0.218	1.76E-25
CTXN1	4.53E-47	-0.272519505	0.031	0.243	1.20E-42
CAPN2	2.33E-51	-0.27266123	0.109	0.313	6.15E-47
OSBPL6	1.71E-33	-0.272880893	0.011	0.229	4.52E-29
RPL36	2.98E-54	-0.273408183	0.102	0.331	7.86E-50
MORN5	7.33E-24	-0.273419045	0.005	0.23	1.93E-19
CFAP126	8.50E-43	-0.273828743	0.36	0.498	2.24E-38
DSTN	4.89E-46	-0.273840121	0.295	0.483	1.29E-41
MAPRE3	8.27E-32	-0.274598653	0.018	0.107	2.18E-27
CYP4X1	1.26E-52	-0.275416218	0.08	0.288	3.33E-48
LAMA5	3.73E-51	-0.275731847	0.053	0.266	9.83E-47
NDRG1	3.47E-09	-0.276145601	0.001	0.208	9.16E-05
EFCAB1	7.68E-52	-0.276433171	0.058	0.273	2.03E-47
TXNDC17	1.83E-27	-0.277194206	0.007	0.227	4.83E-23
ITGB1	8.16E-17	-0.277500937	0.003	0.202	2.15E-12
RPS26	7.92E-52	-0.277856582	0.072	0.276	2.09E-47
NDUFB11	4.04E-41	-0.278659374	0.509	0.6	1.07E-36
CNTRL	3.50E-35	-0.278700413	0.011	0.18	9.22E-31
FAM65B	9.75E-53	-0.279194356	0.078	0.287	2.57E-48
CYBRD1	1.02E-50	-0.279230589	0.128	0.325	2.69E-46
C9orf135	6.39E-17	-0.279442422	0.003	0.229	1.69E-12
MEGF9	4.00E-50	-0.280515555	0.041	0.258	1.06E-45
LRP11	1.58E-32	-0.280531432	0.997	0.983	4.18E-28
ATP11A	4.57E-22	-0.280556599	0.004	0.226	1.21E-17
MOK	2.92E-19	-0.280727534	0.678	0.714	7.70E-15
RPL23	4.59E-41	-0.281055496	0.016	0.234	1.21E-36
C1S	3.10E-51	-0.281061146	0.129	0.323	8.19E-47
NEAT1	1.22E-46	-0.281350819	0.247	0.409	3.22E-42
CD59	5.75E-17	-0.281713138	0.002	0.223	1.52E-12
NEK11	9.32E-53	-0.282049763	0.059	0.273	2.46E-48
SPATA6	1.29E-13	-0.282469304	0.002	0.209	3.40E-09
SMARCA5	3.33E-34	-0.282923122	0.064	0.159	8.79E-30
PNPLA2	3.32E-52	-0.283092463	0.067	0.27	8.76E-48
SSR2	9.10E-47	-0.283344298	0.23	0.397	2.40E-42
PCYOX1	2.83E-24	-0.283580083	0.005	0.23	7.45E-20
RPL10	5.69E-43	-0.283821232	0.021	0.255	1.50E-38
ZKSCAN1	7.71E-48	-0.28437327	0.142	0.311	2.03E-43
C21orf58	4.62E-44	-0.28438165	0.589	0.675	1.22E-39
EZR	3.51E-53	-0.285018689	0.091	0.294	9.25E-49
FKBP1A	0.978586737	-0.285128005	0	0.209	1
C10orf95	4.29E-52	-0.285220471	0.147	0.345	1.13E-47
ATF7IP2	9.75E-53	-0.285465683	0.143	0.343	2.57E-48
GGTLC1	6.35E-18	-0.285643071	0.754	0.762	1.68E-13
DALRD3	1.69E-54	-0.286021632	0.137	0.352	4.45E-50
TSGA10	2.49E-31	-0.286707233	0.009	0.106	6.58E-27
ALDH3B1	1.18E-50	-0.286711939	0.116	0.313	3.11E-46
PTMS	1.88E-43	-0.286770567	0.022	0.205	4.95E-39
RPL27A	2.10E-37	-0.287004675	0.013	0.237	5.53E-33
AK9	8.89E-56	-0.287037682	0.098	0.317	2.34E-51
FUZ	1.70E-43	-0.287105108	0.373	0.508	4.49E-39
CD81	9.84E-53	-0.287324412	0.211	0.416	2.60E-48
DPY30	9.92E-52	-0.287870752	0.147	0.338	2.62E-47
SLPI	2.57E-09	-0.288271002	0.001	0.217	6.78E-05
DNAH9	1.98E-49	-0.288740471	0.283	0.463	5.22E-45
MYOF	1.94E-37	-0.289468745	0.996	0.981	5.11E-33
ACTG1	4.95E-32	-0.290796203	0.82	0.847	1.30E-27
COPRS	2.85E-24	-0.291092553	0.004	0.189	7.52E-20
SDPR	3.10E-54	-0.291420248	0.15	0.351	8.18E-50
DYNC2LI1	2.44E-55	-0.291768094	0.089	0.301	6.44E-51
DPP4	1.17E-24	-0.292551343	0.004	0.236	3.08E-20
CCDC191	3.44E-53	-0.293472609	0.145	0.339	9.08E-49
TMPRSS2	1.95E-57	-0.296157486	0.097	0.324	5.15E-53
MRPS25	2.41E-17	-0.296399691	0.003	0.235	6.36E-13
AGR3	1.17E-47	-0.296517379	0.027	0.261	3.09E-43
TBC1D8	8.85E-50	-0.297207431	0.364	0.555	2.33E-45
CXCL1	1.04E-53	-0.29843476	0.143	0.349	2.75E-49
CAPG	9.86E-48	-0.298588343	0.272	0.445	2.60E-43
AK7	1.36E-53	-0.298920393	0.086	0.276	3.60E-49
UBXN10	3.07E-50	-0.299309539	0.284	0.45	8.10E-46
TGFBR2	1.53E-56	-0.300567043	0.114	0.324	4.04E-52
ARL6IP5	1.02E-53	-0.301310631	0.332	0.533	2.69E-49
HNRNPF	3.12E-51	-0.301671154	0.255	0.421	8.23E-47
CELF2	4.22E-56	-0.302208844	0.058	0.283	1.11E-51
CAPNS1	1.17E-51	-0.302497285	0.328	0.5	3.08E-47
RNF130	1.52E-48	-0.302809991	0.841	0.867	4.01E-44
RP11-395B7.4	8.87E-29	-0.30312166	0.004	0.237	2.34E-24
SLAIN2	1.94E-53	-0.30322674	0.223	0.418	5.11E-49
TES	3.26E-45	-0.304196785	0.718	0.818	8.59E-41
CCDC80	1.48E-59	-0.304922645	0.151	0.375	3.91E-55
FAM179A	1.40E-34	-0.305002326	0.01	0.241	3.69E-30
CRIP2	5.65E-37	-0.305755438	0.011	0.247	1.49E-32
NUDT4	1.11E-56	-0.306412106	0.059	0.282	2.93E-52
RPS5	3.27E-31	-0.306831302	0.009	0.185	8.62E-27
SERPINH1	2.59E-57	-0.307498056	0.121	0.332	6.84E-53
ANKRD29	6.73E-54	-0.308107691	0.951	0.956	1.77E-49
ARPC5	5.74E-46	-0.308451333	0.019	0.261	1.51E-41
LSR	1.13E-55	-0.309252101	0.153	0.349	2.97E-51
CCDC74A	2.86E-05	-0.309489423	0.341	0.257	0.753256514
ARFGEF3	5.11E-60	-0.309859661	0.103	0.33	1.35E-55
AQP1	1.77E-19	-0.310640087	0.1	0.149	4.66E-15
NME7	1.56E-58	-0.311220144	0.112	0.335	4.11E-54
RPL28	3.80E-59	-0.311577806	0.09	0.309	1.00E-54
ENAH	2.89E-29	-0.311704017	0.007	0.247	7.63E-25
B9D2	2.08E-27	-0.312077855	0.006	0.237	5.49E-23
MNS1	6.27E-42	-0.312254132	0.016	0.247	1.65E-37
PRSS12	1.61E-53	-0.312350816	0.028	0.293	4.26E-49
CCDC17	1.99E-58	-0.313620164	0.067	0.29	5.26E-54
MT-ND6	1.24E-20	-0.31430981	0.003	0.211	3.28E-16
CFH	7.28E-52	-0.315548207	0.247	0.447	1.92E-47
GCC2	8.51E-18	-0.31575271	0.003	0.235	2.24E-13
CFAP70	1.78E-41	-0.316048158	0.944	0.92	4.70E-37
GGT1	6.41E-54	-0.316161294	0.266	0.435	1.69E-49
LRWD1	7.35E-47	-0.316377622	0.022	0.251	1.94E-42
IQCA1	8.33E-60	-0.317005269	0.141	0.358	2.20E-55
C17orf97	1.29E-09	-0.318659799	0.001	0.206	3.40E-05
KIF3A	3.94E-60	-0.318749002	0.095	0.316	1.04E-55
IFT81	8.04E-62	-0.320167495	0.246	0.486	2.12E-57
VSIG2	1.21E-09	-0.320285636	0.001	0.24	3.19E-05
TJP3	3.16E-51	-0.320956199	0.508	0.619	8.34E-47
C4BPA	2.38E-61	-0.321331912	0.182	0.417	6.29E-57
IFI27	1.19E-61	-0.321855302	0.098	0.323	3.15E-57
NSUN7	7.90E-59	-0.322168875	0.061	0.283	2.08E-54
RPL12	3.10E-61	-0.322650005	0.082	0.311	8.18E-57
WDR66	3.43E-39	-0.323209242	0.012	0.25	9.05E-35
LRRC6	1.93E-53	-0.32458186	0.174	0.343	5.08E-49
CFAP65	4.98E-18	-0.324662838	0.003	0.252	1.31E-13
KIAA1211L	3.42E-40	-0.325495287	0.014	0.242	9.02E-36
TBCA	3.09E-53	-0.325693258	0.031	0.265	8.15E-49
TNFRSF19	2.82E-52	-0.326205505	0.372	0.523	7.44E-48
SPATA17	2.29E-38	-0.327900848	0.009	0.214	6.03E-34
COL8A1	1.06E-60	-0.328485722	0.171	0.408	2.81E-56
DNAAF3	1.77E-37	-0.328527172	0.999	0.988	4.66E-33
TRAF3IP1	4.89E-26	-0.328544219	0.004	0.237	1.29E-21
CCDC189	2.32E-62	-0.329169221	0.191	0.417	6.11E-58
GRN	3.13E-61	-0.329481359	0.055	0.301	8.25E-57
LGALS1	1.33E-56	-0.331685955	0.034	0.279	3.52E-52
TEKT1	0.978394964	-0.333148594	0	0.247	1
MUC16	2.06E-51	-0.333275783	0.997	0.985	5.43E-47
YBX1	2.75E-64	-0.334193749	0.071	0.322	7.25E-60
C10orf107	3.36E-60	-0.334528418	0.053	0.289	8.85E-56
GAS6	9.23E-44	-0.335035426	0.013	0.228	2.44E-39
PTP4A2	1.18E-48	-0.335907806	0.022	0.269	3.11E-44
CTSZ	1.13E-37	-0.336318644	0.788	0.751	2.97E-33
RAB31	1.09E-64	-0.336433497	0.128	0.355	2.86E-60
SLC9A3R1	2.00E-28	-0.337109456	0.006	0.237	5.28E-24
HLA-B	2.55E-47	-0.337756842	0.634	0.716	6.73E-43
CCP110	5.67E-53	-0.33808793	0.027	0.257	1.50E-48
RPL27	1.89E-52	-0.338409727	0.452	0.592	4.98E-48
LDLRAD1	1.97E-46	-0.338434201	0.247	0.435	5.19E-42
ZNF487	1.20E-19	-0.340954153	0.743	0.744	3.17E-15
IQCD	4.35E-34	-0.342145174	0.009	0.258	1.15E-29
ABLIM1	2.35E-58	-0.342251977	0.037	0.289	6.19E-54
SLFN13	3.42E-63	-0.342269853	0.172	0.402	9.03E-59
VEGFA	1.02E-52	-0.342439994	0.212	0.398	2.68E-48
RSPH3	5.35E-48	-0.343152887	0.02	0.271	1.41E-43
SCGB2A1	4.46E-66	-0.343898281	0.131	0.356	1.18E-61
DLEC1	1.76E-64	-0.345241375	0.076	0.309	4.63E-60
ENKUR	3.72E-32	-0.345540774	0.091	0.223	9.80E-28
NEK1	1.13E-65	-0.345745586	0.078	0.319	2.98E-61
CTGF	5.13E-49	-0.346282252	0.021	0.274	1.35E-44
RPS18	5.31E-54	-0.346516146	0.027	0.274	1.40E-49
APOO	5.30E-43	-0.34810297	0.011	0.255	1.40E-38
WDR60	1.11E-58	-0.348215119	0.726	0.771	2.92E-54
SEPP1	1.82E-43	-0.348795384	0.012	0.275	4.81E-39
LCA5	4.57E-29	-0.348851351	0.006	0.26	1.21E-24
CCDC173	8.58E-15	-0.348869957	0.002	0.264	2.26E-10
RPL26	7.39E-27	-0.349049113	0.005	0.25	1.95E-22
HBB	1.33E-60	-0.349667363	0.334	0.509	3.50E-56
MUC5B	4.97E-60	-0.349921635	0.04	0.29	1.31E-55
GOLM1	1.39E-18	-0.350169003	0.003	0.247	3.68E-14
WNK1	4.61E-31	-0.350222272	0.007	0.257	1.22E-26
SAA2	1.08E-63	-0.350513272	0.497	0.65	2.86E-59
IL20RA	8.12E-15	-0.350659945	0.002	0.259	2.14E-10
LZTFL1	1.05E-62	-0.351529755	0.189	0.385	2.76E-58
RPS3	1.02E-52	-0.351648946	0.045	0.214	2.68E-48
KCNJ15	7.70E-65	-0.353151638	0.181	0.387	2.03E-60
TEKT2	4.70E-69	-0.35368281	0.099	0.356	1.24E-64
PIH1D2	1.15E-51	-0.353837073	0.021	0.276	3.04E-47
ARL3	7.10E-22	-0.354001003	0.003	0.258	1.87E-17
NUCB1	9.25E-67	-0.354076983	0.135	0.368	2.44E-62
HSP90AB1	2.05E-69	-0.354814298	0.108	0.357	5.40E-65
RPS14	1.17E-18	-0.355363215	0.003	0.23	3.08E-14
LITAF	8.63E-22	-0.35546983	0.003	0.219	2.28E-17
CFLAR	2.80E-33	-0.356441953	0.006	0.272	7.39E-29
MUC15	4.53E-50	-0.35748621	0.016	0.278	1.19E-45
RARRES1	1.06E-40	-0.359008896	0.01	0.269	2.80E-36
CROCC	2.20E-67	-0.35920518	0.061	0.323	5.79E-63
SIX1	2.41E-44	-0.361576271	0.014	0.274	6.34E-40
CARS	2.73E-33	-0.361967828	0.117	0.218	7.20E-29
MSI2	1.34E-66	-0.363271569	0.117	0.33	3.55E-62
SBDS	2.68E-35	-0.363337305	0.009	0.27	7.06E-31
CCDC180	5.76E-68	-0.363340784	0.143	0.367	1.52E-63
PKIG	6.87E-05	-0.364207752	0.139	0.119	1
APPL2	1.01E-47	-0.365568177	0.687	0.834	2.66E-43
RP1	4.88E-40	-0.367521008	0.011	0.276	1.29E-35
RPL21	9.35E-71	-0.367612102	0.099	0.346	2.47E-66
RPGR	1.09E-27	-0.368609357	0.005	0.28	2.88E-23
DNAJB13	1.51E-19	-0.368623809	0.153	0.144	3.98E-15
PTPRN2	1.69E-70	-0.369613401	0.376	0.581	4.45E-66
CCDC88C	3.45E-37	-0.370533137	0.009	0.266	9.10E-33
ST6GALNAC1	7.05E-66	-0.370660357	0.052	0.305	1.86E-61
ANKRD37	5.49E-39	-0.372926776	0.009	0.279	1.45E-34
ALDH3A1	1.94E-22	-0.374503449	0.003	0.269	5.12E-18
SMPD2	2.90E-47	-0.374595294	0.012	0.275	7.64E-43
PACRG	4.39E-71	-0.376163756	0.175	0.398	1.16E-66
ANKUB1	1.20E-62	-0.376927664	0.049	0.265	3.17E-58
ALOX15	4.22E-70	-0.377169735	0.189	0.407	1.11E-65
OMG	9.56E-36	-0.377251265	0.007	0.249	2.52E-31
SYNE2	3.34E-68	-0.379214992	0.053	0.314	8.81E-64
TPT1	2.18E-47	-0.379884983	0.07	0.181	5.75E-43
SPAG8	4.54E-72	-0.380148894	0.068	0.333	1.20E-67
SSB	6.12E-68	-0.381206115	0.05	0.317	1.61E-63
PPOX	6.78E-41	-0.381248705	0.011	0.281	1.79E-36
FAM104B	2.54E-41	-0.381493755	0.616	0.629	6.71E-37
RPS27	1.38E-72	-0.381533325	0.072	0.336	3.64E-68
CLIC6	9.52E-67	-0.381831826	0.847	0.885	2.51E-62
CEP83	3.15E-10	-0.382940905	0.001	0.279	8.32E-06
CCDC114	2.80E-71	-0.383519997	0.116	0.35	7.39E-67
MSH3	1.12E-32	-0.384193473	0.007	0.279	2.95E-28
SMYD2	7.05E-72	-0.384430329	0.383	0.559	1.86E-67
CASC1	2.23E-44	-0.38532128	0.013	0.257	5.89E-40
NGRN	1.15E-36	-0.387444842	0.008	0.293	3.03E-32
SFN	2.14E-67	-0.387483992	0.897	0.896	5.65E-63
MT-ND4L	4.75E-66	-0.387853228	0.041	0.319	1.25E-61
RPS20	1.93E-72	-0.388441252	0.125	0.351	5.08E-68
ATP1A1	2.19E-67	-0.388521825	0.041	0.314	5.77E-63
CCDC24	6.12E-51	-0.389302914	0.054	0.188	1.61E-46
PLEKHB1	8.45E-71	-0.391690738	0.592	0.762	2.23E-66
CFAP36	2.00E-66	-0.39301087	0.053	0.283	5.26E-62
CD164	5.85E-73	-0.393965711	0.062	0.331	1.54E-68
IFT46	4.85E-43	-0.39443571	0.012	0.281	1.28E-38
PROM1	2.85E-75	-0.394813952	0.083	0.343	7.51E-71
CD44	5.13E-37	-0.396724663	0.009	0.286	1.35E-32
TSPAN8	3.47E-68	-0.397734087	0.043	0.308	9.16E-64
LIMCH1	1.22E-74	-0.397744153	0.081	0.336	3.21E-70
RPS17	9.83E-82	-0.398095045	0.896	0.948	2.59E-77
ABCA5	9.82E-29	-0.39841475	0.005	0.285	2.59E-24
RARRES3	1.66E-70	-0.399437568	0.046	0.317	4.38E-66
VSTM2L	1.41E-15	-0.399502871	0.002	0.281	3.71E-11
SLC22A31	4.11E-26	-0.400214223	0.004	0.28	1.08E-21
SLC39A8	7.51E-29	-0.401254927	0.005	0.29	1.98E-24
PDZK1IP1	9.65E-20	-0.402854588	0.003	0.286	2.55E-15
CFDP1	1.17E-56	-0.403262053	0.023	0.296	3.09E-52
CNN2	2.09E-10	-0.404133232	0.001	0.274	5.51E-06
ARMC2	7.21E-78	-0.404587983	0.114	0.368	1.90E-73
WDR38	7.59E-70	-0.40548042	0.058	0.293	2.00E-65
S100A16	2.61E-74	-0.405516287	0.053	0.34	6.88E-70
WDR49	7.53E-64	-0.407576712	0.03	0.308	1.99E-59
IRX3	8.78E-36	-0.409601792	0.005	0.286	2.32E-31
DTHD1	1.71E-84	-0.409904033	0.506	0.681	4.50E-80
SFTA2	1.51E-62	-0.410333478	0.028	0.296	3.99E-58
B3GNT5	3.10E-65	-0.410948758	0.452	0.559	8.17E-61
SMIM19	4.90E-59	-0.413138543	0.023	0.3	1.29E-54
KIAA1841	6.77E-44	-0.416096286	0.012	0.262	1.78E-39
S100A2	1.61E-81	-0.416748257	0.118	0.381	4.24E-77
CFAP69	1.26E-79	-0.41697128	0.197	0.427	3.33E-75
CTB-51J22.1	1.91E-80	-0.419650106	0.093	0.357	5.04E-76
DNAI2	1.30E-76	-0.420168688	0.33	0.524	3.44E-72
CCDC40	9.18E-23	-0.421185693	0.058	0.11	2.42E-18
NBEA	4.05E-20	-0.421863131	0.003	0.287	1.07E-15
TMEM232	1.54E-29	-0.42187008	0.003	0.292	4.06E-25
ZBED5-AS1	8.03E-49	-0.422032266	0.013	0.297	2.12E-44
CALML4	4.57E-82	-0.422124992	0.084	0.371	1.21E-77
HMGN2	3.84E-20	-0.422712879	0.003	0.293	1.01E-15
TACC1	2.66E-83	-0.424395804	0.121	0.387	7.00E-79
FAM166B	5.84E-16	-0.425522976	0.002	0.29	1.54E-11
KIF2A	2.46E-82	-0.426267059	0.107	0.372	6.48E-78
RPL18	2.53E-40	-0.426499509	0.009	0.294	6.69E-36
ANXA2	9.61E-53	-0.426591196	0.016	0.307	2.53E-48
ULK4	1.25E-91	-0.427466126	0.844	0.899	3.29E-87
DRC1	9.58E-76	-0.428220504	0.077	0.317	2.53E-71
TTC21A	2.18E-81	-0.428557829	0.103	0.36	5.75E-77
RPS8	2.14E-73	-0.428730378	0.043	0.331	5.65E-69
GSTA4	6.50E-82	-0.429437596	0.164	0.399	1.71E-77
METRN	1.28E-34	-0.43119026	0.006	0.286	3.38E-30
RPL32	2.69E-45	-0.431866325	0.012	0.289	7.10E-41
DSP	6.48E-59	-0.433424552	0.022	0.312	1.71E-54
ELF3	1.14E-72	-0.433576018	0.04	0.334	3.00E-68
PLD3	2.24E-20	-0.434605591	0.003	0.296	5.90E-16
ANKMY1	1.17E-71	-0.434669906	0.041	0.31	3.09E-67
RPL8	1.33E-48	-0.437217373	0.013	0.301	3.52E-44
CFAP45	4.28E-24	-0.438254119	0.003	0.301	1.13E-19
TMEM45A	1.08E-69	-0.438426746	0.034	0.313	2.84E-65
XBP1	7.16E-43	-0.439196702	0.009	0.309	1.89E-38
PPP1R16A	9.35E-74	-0.440932225	0.551	0.662	2.47E-69
MAP1A	1.91E-27	-0.443598435	0.004	0.307	5.05E-23
CFAP20	7.35E-33	-0.444706086	0.005	0.294	1.94E-28
TRIM29	1.83E-83	-0.445388553	0.06	0.364	4.82E-79
RPS15A	1.67E-37	-0.446405889	0.008	0.302	4.41E-33
PRR29	1.53E-77	-0.446949605	0.052	0.334	4.05E-73
TTC26	3.93E-78	-0.447162967	0.386	0.553	1.04E-73
FAM227A	1.64E-27	-0.447196259	0.004	0.297	4.33E-23
CEP290	2.06E-30	-0.447376397	0.005	0.304	5.42E-26
HN1L	6.57E-81	-0.448088408	0.061	0.346	1.73E-76
RPL13	1.67E-58	-0.448401143	0.02	0.316	4.41E-54
ELK3	2.47E-56	-0.449866818	0.019	0.305	6.52E-52
AHSA1	1.51E-87	-0.453171537	0.107	0.377	3.98E-83
FSTL3	3.25E-86	-0.453410067	0.078	0.366	8.57E-82
ST3GAL6	7.62E-82	-0.45410293	0.171	0.389	2.01E-77
FTL	6.35E-84	-0.455277012	0.065	0.355	1.67E-79
ZC2HC1A	9.63E-36	-0.455654371	0.003	0.311	2.54E-31
TUBB	9.21E-31	-0.459629117	0.004	0.297	2.43E-26
PDLIM4	1.25E-57	-0.462403417	0.018	0.317	3.30E-53
GCLC	3.05E-78	-0.46275563	0.1	0.318	8.05E-74
FAIM	2.95E-88	-0.463059161	0.084	0.372	7.77E-84
RSPH9	2.97E-87	-0.464020308	0.232	0.459	7.83E-83
MBIP	4.66E-82	-0.466872736	0.045	0.375	1.23E-77
JUND	4.61E-96	-0.469293869	0.555	0.771	1.21E-91
VEPH1	3.51E-93	-0.470337261	0.136	0.413	9.25E-89
CMTM6	1.04E-90	-0.470566402	0.374	0.56	2.75E-86
ZBBX	4.11E-45	-0.471354631	0.599	0.718	1.08E-40
PALMD	6.01E-66	-0.47147657	0.41	0.496	1.59E-61
CES4A	1.42E-95	-0.473484869	0.553	0.703	3.74E-91
AK1	1.13E-16	-0.476970473	0.002	0.305	2.98E-12
CLDN7	7.70E-72	-0.479005022	0.136	0.362	2.03E-67
TCTEX1D4	4.85E-34	-0.479693513	0.005	0.29	1.28E-29
FHAD1	6.09E-92	-0.479952578	0.086	0.38	1.61E-87
COL4A3	3.71E-63	-0.481693474	0.016	0.27	9.79E-59
BBIP1	9.56E-81	-0.482659736	0.043	0.344	2.52E-76
NTM	2.34E-21	-0.485913172	0.003	0.314	6.17E-17
BTG3	1.85E-80	-0.486243971	0.136	0.356	4.88E-76
CENPM	8.17E-64	-0.487165056	0.02	0.329	2.16E-59
HSPA8	1.33E-106	-0.487468159	0.554	0.76	3.51E-102
CD24	9.38E-82	-0.489888584	0.711	0.763	2.48E-77
LGALS3BP	3.09E-97	-0.490696272	0.199	0.453	8.15E-93
MT2A	1.22E-100	-0.490844747	0.666	0.758	3.22E-96
ANKRD66	4.30E-61	-0.495660362	0.65	0.759	1.13E-56
MAP6	7.89E-78	-0.497116748	0.547	0.664	2.08E-73
CCDC34	5.93E-29	-0.500116664	0.004	0.303	1.57E-24
ABCA13	1.07E-45	-0.500135683	0.01	0.297	2.84E-41
RPL29	6.77E-40	-0.500156085	0.008	0.325	1.79E-35
TTC25	1.45E-25	-0.500791715	0.003	0.317	3.84E-21
TMC4	1.38E-60	-0.501071851	0.015	0.329	3.63E-56
UNC93B1	1.81E-95	-0.501479546	0.264	0.487	4.77E-91
WSB1	3.43E-42	-0.501511626	0.008	0.328	9.05E-38
NDUFAB1	4.39E-29	-0.502218311	0.004	0.326	1.16E-24
BASP1	1.55E-92	-0.50260106	0.082	0.363	4.10E-88
TSPAN19	3.90E-84	-0.50620072	0.042	0.347	1.03E-79
RP4-539M6.14	2.92E-37	-0.506256187	0.006	0.27	7.70E-33
LRRC26	2.17E-92	-0.508346071	0.204	0.43	5.72E-88
FAM177A1	3.42E-90	-0.509001408	0.062	0.364	9.03E-86
VPS35	2.43E-64	-0.509026757	0.813	0.791	6.42E-60
RAB36	5.18E-09	-0.510623022	0.741	0.431	0.000136529
PKIB	6.82E-97	-0.510769283	0.784	0.805	1.80E-92
ZMYND12	5.16E-91	-0.511140371	0.065	0.353	1.36E-86
SPAG17	4.24E-59	-0.511588221	0.017	0.332	1.12E-54
RPS29	3.36E-98	-0.511747131	0.387	0.575	8.87E-94
DAW1	1.45E-48	-0.512718882	0.01	0.326	3.81E-44
CLIC1	1.49E-105	-0.513671548	0.99	0.982	3.93E-101
MAP1B	8.38E-84	-0.513988356	0.82	0.789	2.21E-79
SRGAP3	7.67E-71	-0.514490221	0.027	0.342	2.02E-66
MAATS1	2.18E-35	-0.515305634	0.005	0.316	5.75E-31
MALL	9.70E-105	-0.515648718	0.322	0.575	2.56E-100
SERPINB6	2.13E-56	-0.515722624	0.016	0.277	5.63E-52
NANS	1.88E-29	-0.518300638	0.004	0.311	4.96E-25
ANOS1	1.36E-106	-0.520085566	0.203	0.481	3.59E-102
C7orf57	1.53E-52	-0.520289948	0.013	0.334	4.04E-48
RPL14	1.40E-29	-0.522293378	0.004	0.319	3.70E-25
LRRC49	2.19E-88	-0.522521024	0.049	0.362	5.76E-84
IQUB	4.11E-96	-0.522996117	0.084	0.37	1.08E-91
TMF1	3.55E-89	-0.524326462	0.053	0.357	9.37E-85
RSPH4A	1.53E-104	-0.524481992	0.161	0.436	4.05E-100
ID3	1.23E-29	-0.524674875	0.003	0.319	3.25E-25
CCDC157	1.60E-52	-0.525274665	0.008	0.321	4.21E-48
RPLP0	1.12E-86	-0.525895576	0.124	0.342	2.95E-82
ICAM1	1.51E-110	-0.527428651	0.651	0.763	3.99E-106
HMGN3	3.99E-22	-0.527565441	0.003	0.337	1.05E-17
H1F0	3.66E-26	-0.527681876	0.003	0.322	9.65E-22
CLDN3	2.57E-109	-0.527685619	0.232	0.504	6.77E-105
DLC1	5.30E-105	-0.529240159	0.222	0.474	1.40E-100
PPP1R32	1.20E-45	-0.531296621	0.008	0.331	3.16E-41
MORF4L2	2.00E-101	-0.531774898	0.209	0.445	5.28E-97
HAGHL	4.11E-36	-0.534798858	0.006	0.331	1.08E-31
SMIM6	3.23E-101	-0.536354965	0.204	0.461	8.52E-97
CCDC190	4.03E-41	-0.536413784	0.007	0.306	1.06E-36
DNAH2	5.38E-103	-0.538440351	0.125	0.399	1.42E-98
HSPD1	8.98E-44	-0.539738235	0.009	0.325	2.37E-39
AGBL2	7.89E-52	-0.539786936	0.01	0.334	2.08E-47
MBNL1	3.39E-45	-0.542084238	0.518	0.576	8.94E-41
PRKAR1A	2.60E-52	-0.545598505	0.01	0.343	6.87E-48
ARPC2	1.07E-48	-0.549801956	0.007	0.344	2.83E-44
CFAP54	8.32E-37	-0.555292619	0.005	0.337	2.19E-32
BAIAP3	1.69E-39	-0.556201203	0.004	0.322	4.47E-35
WDR63	4.88E-51	-0.556783248	0.009	0.351	1.29E-46
NEK5	5.80E-47	-0.557549102	0.009	0.346	1.53E-42
RP11-128M1.1	4.92E-81	-0.560875204	0.031	0.346	1.30E-76
ST6GALNAC2	1.63E-114	-0.561844085	0.141	0.451	4.31E-110
RP11-53M11.3	6.86E-110	-0.56186463	0.374	0.581	1.81E-105
TUFM	1.83E-58	-0.563109453	0.015	0.349	4.82E-54
DZIP1L	6.50E-112	-0.563271912	0.148	0.434	1.72E-107
C11orf16	8.36E-113	-0.563519364	0.147	0.438	2.21E-108
PLEKHS1	1.45E-94	-0.563964638	0.053	0.375	3.83E-90
NME2	1.12E-30	-0.56436294	0.004	0.33	2.96E-26
CCNO	1.63E-47	-0.569507368	0.009	0.349	4.30E-43
SNHG8	1.05E-103	-0.570528815	0.082	0.395	2.77E-99
IFITM2	2.68E-54	-0.57055115	0.013	0.139	7.08E-50
WDR34	4.09E-93	-0.570756107	0.05	0.348	1.08E-88
ARMC3	7.89E-18	-0.571222558	0.002	0.279	2.08E-13
CYR61	5.16E-106	-0.571351951	0.867	0.863	1.36E-101
GDF15	1.08E-103	-0.571765511	0.082	0.379	2.85E-99
CYSTM1	1.81E-102	-0.576572127	0.556	0.665	4.78E-98
TPM1	5.28E-48	-0.580496913	0.009	0.35	1.39E-43
CCDC74B	5.42E-56	-0.581064589	0.206	0.374	1.43E-51
MT-ND3	4.03E-31	-0.582993888	0.003	0.328	1.06E-26
MT-ATP8	3.94E-78	-0.584435713	0.027	0.358	1.04E-73
LCA5L	2.29E-114	-0.58556966	0.106	0.422	6.04E-110
FABP6	3.81E-104	-0.587325017	0.287	0.548	1.00E-99
RP11-368I7.4	8.39E-105	-0.58793647	0.067	0.394	2.21E-100
HS3ST1	5.21E-46	-0.587981884	0.007	0.353	1.37E-41
RIBC1	7.96E-94	-0.589157088	0.041	0.366	2.10E-89
VWA3B	7.78E-35	-0.591056253	0.003	0.346	2.05E-30
TNFRSF12A	1.90E-70	-0.591859484	0.021	0.363	5.01E-66
SLC27A2	8.09E-35	-0.592623997	0.004	0.333	2.13E-30
CATSPERD	1.33E-104	-0.594959711	0.067	0.378	3.50E-100
CYBA	7.42E-62	-0.596085189	0.014	0.346	1.96E-57
BRI3	3.52E-55	-0.600131429	0.01	0.352	9.29E-51
MORN3	2.35E-115	-0.600882026	0.231	0.469	6.19E-111
CCDC39	4.80E-119	-0.601292629	0.178	0.457	1.27E-114
LPCAT1	3.53E-17	-0.602730534	0.133	0.172	9.31E-13
NEK10	2.04E-119	-0.603443593	0.123	0.457	5.39E-115
TRIP13	1.18E-111	-0.603978964	0.077	0.403	3.12E-107
TCTEX1D1	1.25E-53	-0.609027143	0.01	0.27	3.29E-49
CATIP	7.12E-118	-0.610513359	0.116	0.421	1.88E-113
SRGAP3-AS2	3.12E-61	-0.611499762	0.014	0.351	8.22E-57
RGS22	7.36E-39	-0.612805882	0.006	0.396	1.94E-34
RPL36A	5.53E-127	-0.613580012	0.182	0.484	1.46E-122
FBXO15	9.28E-42	-0.615695175	0.006	0.352	2.45E-37
PIP	4.08E-72	-0.617051	0.02	0.362	1.07E-67
RPS2	4.64E-54	-0.617473312	0.011	0.355	1.22E-49
FXYD1	9.55E-50	-0.621536552	0.009	0.352	2.52E-45
MLLT4	1.59E-18	-0.6254785	0.002	0.342	4.19E-14
S100A14	1.13E-122	-0.625648488	0.292	0.528	2.98E-118
CDHR4	6.64E-45	-0.626242783	0.006	0.351	1.75E-40
AKAP14	9.26E-76	-0.628850371	0.021	0.368	2.44E-71
AGER	2.65E-119	-0.630923318	0.108	0.415	6.99E-115
ECT2L	9.33E-121	-0.63204728	0.113	0.419	2.46E-116
C1orf168	5.03E-119	-0.632497014	0.441	0.598	1.33E-114
LGALS3	5.55E-84	-0.63313771	0.026	0.378	1.46E-79
HHIP	5.27E-121	-0.63387113	0.691	0.75	1.39E-116
CFAP46	6.72E-58	-0.635598385	0.01	0.308	1.77E-53
RHOBTB2	4.54E-91	-0.636112321	0.17	0.399	1.20E-86
RP11-144A16.8	1.61E-32	-0.63651171	0.004	0.363	4.24E-28
PTGS2	1.46E-92	-0.636962791	0.034	0.387	3.84E-88
MSLN	2.08E-115	-0.637865649	0.117	0.431	5.49E-111
LMNA	1.96E-129	-0.640011012	0.221	0.498	5.16E-125
DNAH1	9.28E-67	-0.642025985	0.016	0.37	2.45E-62
AK8	5.20E-149	-0.643062394	0.709	0.82	1.37E-144
KLK11	2.74E-35	-0.643822231	0.003	0.228	7.22E-31
MDH1B	6.28E-113	-0.645766558	0.072	0.387	1.66E-108
S100A11	0	-0.648287153	0.734	0.434	0
PIH1D3	1.32E-54	-0.649759531	0.043	0.161	3.49E-50
LRRC34	1.59E-128	-0.649808481	0.153	0.452	4.19E-124
SOX4	3.23E-24	-0.652836746	0.003	0.367	8.52E-20
MT-ND2	1.34E-36	-0.656329484	0.004	0.346	3.54E-32
TUBA4B	4.31E-88	-0.657333102	0.026	0.38	1.14E-83
S100P	1.75E-87	-0.658559997	0.947	0.938	4.61E-83
AP000769.1	1.45E-12	-0.660579203	0.516	0.264	3.82E-08
ANXA1	3.89E-137	-0.665354167	0.197	0.495	1.03E-132
LGALS7B	1.76E-132	-0.66841849	0.212	0.481	4.63E-128
FKBP6	1.54E-99	-0.670027979	0.395	0.703	4.07E-95
CYP2F1	1.69E-123	-0.670050541	0.093	0.408	4.46E-119
PLTP	1.29E-122	-0.674001775	0.064	0.416	3.41E-118
C11orf97	3.88E-132	-0.677576142	0.131	0.449	1.02E-127
EFHB	2.52E-123	-0.679204947	0.084	0.407	6.64E-119
ZFP36L2	6.99E-131	-0.684074171	0.102	0.447	1.84E-126
RP4-666F24.3	1.43E-77	-0.689938815	0.02	0.376	3.77E-73
CLDN4	6.43E-101	-0.691353749	0.039	0.372	1.69E-96
RIIAD1	5.63E-121	-0.693243027	0.07	0.401	1.49E-116
TNFAIP8L1	7.19E-25	-0.694703391	0.003	0.376	1.90E-20
ETS2	2.42E-125	-0.694857837	0.09	0.409	6.39E-121
DCDC1	2.03E-161	-0.696555687	0.224	0.581	5.34E-157
NPC2	5.86E-111	-0.699096112	0.049	0.384	1.55E-106
DNAH3	1.64E-54	-0.699894048	0.022	0.119	4.32E-50
AREG	7.45E-139	-0.699953074	0.197	0.477	1.96E-134
DYDC2	4.62E-132	-0.700380206	0.514	0.632	1.22E-127
STMND1	6.25E-38	-0.701991621	0.005	0.376	1.65E-33
CCDC96	1.60E-52	-0.704844596	0.009	0.313	4.22E-48
STOML3	2.24E-146	-0.706103005	0.146	0.493	5.90E-142
10-Mar	1.59E-129	-0.709742775	0.088	0.412	4.20E-125
C1orf141	9.65E-122	-0.715731626	0.068	0.395	2.55E-117
DNAI1	2.87E-84	-0.722404898	0.021	0.384	7.58E-80
C2orf73	1.26E-128	-0.728358314	0.082	0.41	3.32E-124
C6	7.12E-161	-0.730374128	0.294	0.629	1.88E-156
CFAP57	3.33E-165	-0.731152925	0.981	0.967	8.78E-161
PRR15	8.26E-148	-0.737391987	0.615	0.725	2.18E-143
PPP1R42	5.21E-167	-0.742571624	0.597	0.753	1.38E-162
DOC2A	4.00E-64	-0.742614036	0.038	0.168	1.06E-59
STOX1	1.22E-84	-0.74548873	0.019	0.387	3.22E-80
CCDC65	3.25E-65	-0.752005401	0.011	0.381	8.57E-61
EFCAB12	2.29E-106	-0.761487449	0.029	0.382	6.05E-102
SPEF1	2.31E-43	-0.767090583	0.006	0.384	6.09E-39
CCDC181	1.63E-163	-0.771067055	0.307	0.6	4.30E-159
FLRT3	2.64E-56	-0.77500182	0.008	0.384	6.97E-52
FGF14	1.26E-35	-0.776751127	0.004	0.356	3.32E-31
CKS2	4.32E-131	-0.786380848	0.057	0.436	1.14E-126
TP73	8.01E-44	-0.78780598	0.003	0.366	2.11E-39
DCDC2B	2.87E-86	-0.789714973	0.02	0.393	7.58E-82
PHLDA2	3.11E-153	-0.794107528	0.217	0.484	8.20E-149
C1orf87	8.27E-167	-0.796305949	0.93	0.913	2.18E-162
PTPRT	1.51E-107	-0.796363606	0.031	0.409	3.98E-103
AZGP1	4.74E-68	-0.806985893	0.01	0.39	1.25E-63
CFAP77	2.56E-84	-0.811332072	0.016	0.39	6.75E-80
DRAM1	9.27E-101	-0.811356727	0.028	0.403	2.45E-96
CFAP73	6.36E-58	-0.814043421	0.008	0.393	1.68E-53
LRRC43	2.47E-48	-0.814141959	0.005	0.39	6.52E-44
RNASE1	1.79E-160	-0.82229217	0.196	0.479	4.73E-156
WIF1	3.22E-61	-0.828006864	0.008	0.39	8.49E-57
CFAP74	1.09E-170	-0.834930701	0.289	0.554	2.87E-166
SPATA4	7.09E-92	-0.835518613	0.407	0.549	1.87E-87
VNN3	4.15E-135	-0.837926172	0.084	0.382	1.09E-130
C6orf118	1.37E-69	-0.838270105	0.009	0.393	3.63E-65
ARMC4	1.04E-130	-0.844796545	0.205	0.439	2.75E-126
RGCC	2.25E-186	-0.854795175	0.266	0.579	5.93E-182
CDKN1A	2.26E-78	-0.860200132	0.012	0.263	5.95E-74
CCDC60	9.48E-84	-0.861803959	0.015	0.392	2.50E-79
RIBC2	6.99E-171	-0.861947407	0.174	0.485	1.84E-166
MACROD2	7.08E-72	-0.869586099	0.011	0.203	1.87E-67
CXCL8	6.49E-57	-0.872514539	0.007	0.39	1.71E-52
CFAP47	2.92E-76	-0.873320245	0.012	0.405	7.69E-72
CFAP52	2.41E-46	-0.874680874	0.005	0.392	6.34E-42
DRC7	6.14E-99	-0.875278759	0.022	0.407	1.62E-94
TTLL10	4.01E-50	-0.878101666	0.005	0.381	1.06E-45
NELL2	3.39E-168	-0.901629218	0.129	0.458	8.95E-164
TTC29	1.75E-76	-0.907071085	0.354	0.455	4.62E-72
CEACAM5	1.96E-98	-0.912305921	0.017	0.41	5.18E-94
CCNA1	5.71E-202	-0.924333589	0.483	0.678	1.51E-197
CFAP100	5.38E-152	-0.927194199	0.061	0.436	1.42E-147
KRT19	2.22E-191	-0.931853464	0.55	0.795	5.86E-187
C4orf22	9.84E-163	-0.934126303	0.08	0.456	2.60E-158
FN1	1.80E-177	-0.951070541	0.123	0.46	4.75E-173
SLC22A4	4.38E-75	-0.953789217	0.008	0.405	1.16E-70
MAP3K19	3.05E-49	-0.955127365	0.187	0.204	8.04E-45
FOS	1.76E-171	-0.961102951	0.096	0.449	4.64E-167
KRT15	2.72E-216	-0.964067075	0.934	0.952	7.17E-212
DMBT1	2.07E-105	-0.967232054	0.013	0.411	5.47E-101
S100A4	2.92E-86	-0.971093951	0.011	0.415	7.71E-82
CCDC151	1.79E-52	-0.972950061	0.006	0.348	4.72E-48
SOD3	1.91E-137	-0.979109265	0.043	0.423	5.03E-133
AQP3	8.36E-115	-0.996052513	0.027	0.428	2.20E-110
FRMPD2	2.47E-123	-1.00131984	0.03	0.422	6.52E-119
C16orf71	2.85E-130	-1.010896629	0.427	0.549	7.53E-126
LKAAEAR1	3.19E-204	-1.026485848	0.287	0.544	8.41E-200
NWD1	1.36E-69	-1.035393593	0.009	0.408	3.59E-65
C22orf15	4.07E-76	-1.041365381	0.01	0.409	1.07E-71
KIF19	2.24E-250	-1.041898279	0.613	0.768	5.92E-246
ZFP36	4.51E-76	-1.055413502	0.009	0.39	1.19E-71
C1orf189	6.65E-105	-1.065029781	0.019	0.428	1.76E-100
APOBEC4	7.29E-107	-1.088303539	0.016	0.504	1.92E-102
MALAT1	6.00E-217	-1.096456357	0.792	0.817	1.58E-212
NME9	6.64E-69	-1.106163501	0.009	0.424	1.75E-64
MGP	8.26E-110	-1.11006946	0.016	0.42	2.18E-105
GRIN3B	4.68E-145	-1.117713521	0.034	0.439	1.23E-140
TSNAXIP1	1.75E-244	-1.132555971	0.282	0.682	4.61E-240
MRLN	4.94E-100	-1.133545361	0.008	0.426	1.30E-95
VWA3A	6.93E-87	-1.143706541	0.009	0.42	1.83E-82
IFI6	2.54E-171	-1.146521491	0.123	0.425	6.70E-167
CHST6	1.71E-77	-1.150899591	0.009	0.417	4.51E-73
GPR162	3.42E-223	-1.160516712	0.136	0.567	9.02E-219
ADGB	1.90E-143	-1.168634516	0.411	0.556	5.00E-139
C3	4.88E-108	-1.206637086	0.015	0.469	1.29E-103
TEKT4	2.52E-102	-1.208244459	0.037	0.216	6.65E-98
C1orf158	7.82E-84	-1.218837292	0.009	0.427	2.06E-79
SERPINA1	1.15E-130	-1.251668384	0.022	0.443	3.02E-126
RP11-60L3.1	2.69E-112	-1.256665673	0.016	0.434	7.09E-108
CFAP161	3.21E-246	-1.29778585	0.213	0.509	8.47E-242
NHLRC4	9.89E-249	-1.30057665	0.229	0.519	2.61E-244
PGC	2.05E-263	-1.338560952	0.253	0.542	5.41E-259
TIMP3	3.47E-176	-1.352299192	0.034	0.45	9.14E-172
SPOCK2	1.54E-150	-1.352898848	0.029	0.437	4.05E-146
LRRC10B	1.33E-128	-1.369927047	0.015	0.432	3.50E-124
LRRC71	1.19E-192	-1.383582711	0.051	0.446	3.13E-188
FABP5	1.06E-280	-1.393476993	0.606	0.744	2.79E-276
TMEM212	1.04E-123	-1.417776255	0.009	0.395	2.75E-119
EPPIN	1.14E-250	-1.420764134	0.091	0.495	3.00E-246
KIAA2012	6.95E-258	-1.435576531	0.135	0.485	1.83E-253
CTD-2544H17.1	0	-1.566965647	0.322	0.626	0
CXCL14	9.21E-170	-1.674798165	0.024	0.454	2.43E-165
SFTPA2	4.04E-126	-1.679691221	0.015	0.445	1.07E-121
AC009502.4	2.02E-156	-1.717239932	0.017	0.446	5.33E-152
SFTPD	3.15E-220	-1.78052412	0.027	0.452	8.32E-216
MMP7	1.32E-189	-1.84190065	0.023	0.443	3.49E-185
KRT17	2.19E-223	-2.018237687	0.03	0.455	5.79E-219
CCL2	0	-2.257969359	0.099	0.531	0
RSPH14	7.08E-249	-2.315050003	0.031	0.46	1.87E-244
RP11-395E19.6	6.07E-166	-2.323565229	0.092	0.271	1.60E-161
DHRS9	0	-2.749416337	0.679	0.75	0
LINC01571	6.02E-287	-3.204955956	0.524	0.587	1.59E-282
