## Supplementary material for "Single-cell RNA-sequencing reveals profibrotic roles of distinct epithelial and mesenchymal lineages in pulmonary fibrosis": AT1_disease_vs_control_.csv

	p_val	avg_logFC	pct.1	pct.2	p_val_adj
MT2A	3.66963243030124e-118	2.47043959796123	0.833	0.65	9.67938946140558e-114
ZFP36	1.74326476647039e-98	1.40006130467663	0.97	0.879	4.59820947451894e-94
SLPI	6.92770764597448e-89	-2.29649939237209	0.565	0.803	1.82732144577869e-84
LMNA	2.02869376599206e-80	1.03440143481075	0.95	0.797	5.35108554655727e-76
ICAM1	2.92399598150476e-69	1.20435034528231	0.916	0.801	7.7126242004151e-65
GADD45B	1.77821621453032e-62	1.44151141510843	0.803	0.672	4.69040090906662e-58
NFKBIA	1.89025694264503e-61	1.13579659135754	0.953	0.9	4.98593073761478e-57
MYADM	1.14457534198423e-59	1.05132808143894	0.709	0.383	3.0190463795518e-55
MT1E	3.69511570863466e-59	1.84434771787599	0.666	0.424	9.74660670466565e-55
IL32	8.70005565141659e-59	1.26384149811781	0.853	0.375	2.29481367917415e-54
RGCC	1.33640124178592e-51	1.16960044937964	0.916	0.778	3.52502555545873e-47
KRT18	4.46761456012094e-48	0.863883837134001	0.933	0.926	1.1784226925231e-43
KRT8	8.43468566676952e-48	0.868637574282893	0.92	0.862	2.2248170383238e-43
S100A4	1.92514201909615e-47	-1.29095397500789	0.826	0.913	5.07794710376991e-43
CCL2	1.16856489661035e-46	2.67328513030747	0.298	0.008	3.08232362778912e-42
IER3	6.03006153719579e-43	0.967720683510142	0.492	0.091	1.59054933166613e-38
CXCL2	3.68697064166584e-41	1.83154842885072	0.515	0.182	9.72512246152198e-37
CDKN1A	2.54668411938976e-39	0.881803147599213	0.629	0.233	6.71738870171438e-35
SAT1	1.19860023799266e-37	0.60836950243006	1	0.989	3.16154784775325e-33
FOSB	8.08403323186082e-37	1.29678001607997	0.669	0.218	2.13232544556793e-32
MT1X	1.1336885746533e-36	1.73916561090511	0.391	0.083	2.99033035336301e-32
JUND	2.152688335985e-34	0.736342428071223	0.759	0.477	5.67814602382764e-30
LGALS3	1.94541048697685e-33	-0.503769869959612	0.98	0.998	5.13140924149883e-29
NCOA7	2.86392565065695e-33	0.803104821980194	0.719	0.419	7.55417668873784e-29
KLF6	3.19432592337428e-32	0.687329836381504	0.997	0.972	8.42567348808434e-28
FOS	7.70376014397159e-32	1.03157095479273	0.92	0.748	2.03202081317539e-27
IRF1	4.82065099341098e-31	0.82744364108908	0.431	0.133	1.27154311253201e-26
AK1	5.36479631935304e-31	-0.634543884165696	0.398	0.731	1.41507232515575e-26
ERRFI1	1.26738364612369e-30	0.793427317284156	0.706	0.481	3.34297784338044e-26
WFDC2	2.00420306435372e-29	-0.717523071132164	0.609	0.833	5.28648642284579e-25
HBEGF	2.45483281744145e-29	0.808756005784221	0.602	0.28	6.47511252256531e-25
PRDX1	4.20013369928253e-29	-0.522979163193002	0.967	0.994	1.10786926585975e-24
SOD3	1.43760644335877e-28	-0.683828671153462	0.247	0.591	3.79197451564743e-24
JUNB	2.92962946017265e-28	0.669669855418359	0.883	0.678	7.7274836270974e-24
ITPKC	6.04243359631855e-28	0.5921871967082	0.378	0.085	1.59381270970094e-23
LDLR	7.12583155285038e-28	0.73387361389708	0.625	0.369	1.87958058869535e-23
RGS16	1.70434387536448e-27	0.602303813269323	0.482	0.178	4.49554784004889e-23
BLVRB	2.3106475193347e-27	-0.584748928005438	0.525	0.79	6.09479496174913e-23
GSTP1	7.99997297874878e-27	-0.478970378234005	0.983	0.996	2.11015287260456e-22
BCL3	1.24473865489379e-26	0.545263527803553	0.324	0.025	3.28324715001334e-22
MCL1	1.27800162869565e-26	0.533679788192635	0.796	0.608	3.37098489601051e-22
MT-ND3	1.50398709328757e-26	0.630350658602861	0.99	0.994	3.96706675596463e-22
DNAJB1	1.51774603153295e-26	0.796434566628764	0.722	0.523	4.00335870737445e-22
HBB	3.36835439824108e-26	-2.15747672303172	0.013	0.18	8.88470839624049e-22
SERPINB1	7.99666564587318e-26	0.687209272828703	0.679	0.515	2.10928049741197e-21
SDC4	1.00030268920047e-24	0.725220983955995	0.712	0.513	2.63849840330408e-20
SCGB3A1	1.76025858424259e-24	1.11085744922694	0.559	0.445	4.64303406765669e-20
SOD2	1.9221968013105e-24	0.680226758647401	0.525	0.356	5.07017850281671e-20
HOPX	6.36512921004709e-24	-0.567635527767619	0.987	0.983	1.67893013173412e-19
ELF3	8.22588265034663e-24	0.91506473246214	0.686	0.464	2.16974106668193e-19
EZR	2.23642934331605e-23	0.488610002642039	0.92	0.896	5.89902967886473e-19
CSRNP1	9.86014713445186e-23	0.541225493679128	0.472	0.182	2.60081100965437e-18
AC090498.1	3.13818836864732e-22	-0.47545571307327	0.997	0.996	8.27759945998103e-18
CEBPD	3.89026380279807e-22	0.649784488497377	0.742	0.568	1.02613488326405e-17
ANGPTL4	4.00284236742321e-22	0.934109890812172	0.224	0.008	1.05582973125522e-17
FHL1	5.89254248226851e-22	0.626220384984312	0.378	0.155	1.55427593054796e-17
RPS19	6.67585357603547e-22	-0.491085756936351	0.973	0.994	1.76088989775088e-17
SFTA2	9.1778674372259e-22	-0.461845808718931	0.876	0.962	2.42084609391708e-17
DUOX1	1.41341455976064e-21	-0.515048782672806	0.344	0.648	3.72816358428065e-17
ANXA1	2.14691621887689e-21	0.52892487559089	0.977	0.964	5.66292091053157e-17
RPL30	3.05484724844255e-21	-0.428972613669143	0.99	0.998	8.05777058721692e-17
SPARC	8.73773838848577e-21	0.626306889834535	0.565	0.258	2.30475325473089e-16
ATP5E	1.4257069651847e-20	-0.423899329103168	0.97	0.994	3.76058726206767e-16
SOCS3	1.60021628535943e-20	0.615709235432729	0.334	0.064	4.22089049589257e-16
NEDD9	2.20334421142492e-20	0.540715105773248	0.849	0.669	5.8117610264755e-16
IFITM3	7.34378070395635e-20	0.457250464066595	0.977	0.968	1.93706903628257e-15
AREG	8.21774476563765e-20	0.924132301410039	0.217	0.057	2.16759453683224e-15
B4GALT1	1.09264272545046e-19	0.48295497522883	0.472	0.225	2.88206371692068e-15
PPP1R15A	1.19899985548266e-19	0.538054134896526	0.793	0.693	3.1626019188066e-15
PLAUR	1.61731221384024e-19	0.643885263681359	0.251	0.087	4.26598442644639e-15
SEPP1	1.86479631631231e-19	-0.534544807301907	0.642	0.803	4.91877324353697e-15
RPL10	2.2877706107241e-19	-0.377296750053777	1	1	6.03445253990696e-15
LAMC2	3.12981541024593e-19	0.570459922163723	0.562	0.354	8.25551410760568e-15
DCXR	4.63943448138166e-19	-0.493083914883984	0.211	0.53	1.22374363315404e-14
ZC3H12A	7.43895617274583e-19	0.400908302028906	0.244	0.047	1.96217346968517e-14
RPL11	8.52943547975873e-19	-0.403335088628706	0.987	0.998	2.24980919649596e-14
PDLIM1	1.62529299279228e-18	0.483090344829317	0.679	0.46	4.2870353270882e-14
SFTPB	1.6341977004759e-18	-0.822193217689402	0.783	0.972	4.31052327454529e-14
RRAD	1.77469073312027e-18	0.460642194147522	0.201	0.023	4.68110174675133e-14
COX6A1	2.62811993623325e-18	-0.371597582258088	0.916	0.983	6.93219195580243e-14
GJA1	2.95292843412065e-18	0.469186529748428	0.662	0.436	7.78893933068003e-14
RFX2	4.20667716041401e-18	0.366310320602143	0.284	0.059	1.1095952346024e-13
COX6C	8.24455076721266e-18	-0.386575056572604	0.866	0.956	2.17466515586768e-13
PTGS2	1.87241263529053e-17	0.626108389877519	0.475	0.189	4.93886280810583e-13
KDM6B	1.93633093973801e-17	0.417391471526367	0.274	0.076	5.10746011974696e-13
RPL28	2.50505361514287e-17	-0.392504341147756	0.99	0.998	6.60757992066234e-13
DNAJA1	2.58985649730288e-17	0.508573770568209	0.579	0.386	6.8312644829358e-13
RHOB	3.39696185564096e-17	0.523943375760393	0.823	0.703	8.96016628662417e-13
GGT1	3.51311861194642e-17	-0.525272985123029	0.495	0.706	9.26655296273108e-13
UBC	3.57384276757201e-17	0.430116157885257	0.987	0.998	9.42672506802469e-13
SFTPC	3.59757929661863e-17	-1.09659335071017	0.813	0.841	9.48933491069097e-13
SELENBP1	3.69816111132855e-17	-0.47542915822271	0.498	0.739	9.75463956335132e-13
RPS25	6.74784485307926e-17	-0.354759834140498	0.967	0.996	1.77987903689672e-12
RPL14	7.1061541390427e-17	-0.358561476716306	0.973	1	1.87439027725529e-12
S100A6	7.54527670165039e-17	-0.406169571118385	0.997	1	1.99021763559432e-12
FAU	7.73693559855183e-17	-0.35738041560211	0.98	0.989	2.04077150283002e-12
KLF10	8.86651673413396e-17	0.474910487499863	0.515	0.273	2.33872111896252e-12
SKIL	9.41059347673064e-17	0.386802074180194	0.381	0.167	2.48223224135724e-12
CSTB	1.05116211270736e-16	-0.363619347583599	0.9	0.979	2.77265030468819e-12
TRIB1	1.09957908012072e-16	0.427808122557959	0.348	0.14	2.90035973963443e-12
MT1G	1.49039615730931e-16	1.23496715183995	0.117	0.008	3.93121794413478e-12
RPL29	1.68790180837694e-16	-0.379202566940713	0.963	0.992	4.45217859995585e-12
RPL13	1.77600927421427e-16	-0.375686785786887	0.99	0.996	4.68457966259497e-12
SCGB1A1	2.00642918838857e-16	1.17251604387034	0.318	0.237	5.29235827021252e-12
ADIRF	2.29633332781965e-16	-0.559575654961497	0.793	0.903	6.0570384187899e-12
SEPW1	2.90587610986437e-16	0.388532339476445	0.96	0.915	7.66482941498924e-12
NDUFA13	3.85890816662168e-16	-0.399270874953472	0.431	0.659	1.0178642071098e-11
GNB2L1	4.18176158964396e-16	-0.357028984010243	0.95	0.977	1.10302325450039e-11
RPS4X	4.28095361000949e-16	-0.396656979841973	0.936	0.989	1.1291871337122e-11
SDCBP	5.7227954510789e-16	0.388027506769799	0.836	0.695	1.50950175613108e-11
PRDX5	5.80434474888958e-16	-0.350248288059611	0.91	0.987	1.5310120144146e-11
RPS26	1.03151448616209e-15	-0.412619244587495	0.963	0.981	2.72082576014974e-11
RPS18	1.06630703299212e-15	-0.380977634312336	0.98	0.996	2.81259806092332e-11
SPTSSA	1.30221791982708e-15	-0.443184673204152	0.488	0.703	3.43486020712789e-11
RPL27	2.10317462574662e-15	-0.349578974231394	0.903	0.964	5.54754371033187e-11
HIST1H1C	2.1126892966362e-15	-0.40889216365954	0.144	0.396	5.5726405577373e-11
SUSD2	2.13490422786814e-15	-0.411904884766144	0.813	0.907	5.63123688184778e-11
NDUFS8	2.49631277810594e-15	-0.40462324898457	0.358	0.648	6.58452421481003e-11
RPLP0	3.07479132583709e-15	-0.38855737563402	0.97	0.989	8.11037708016049e-11
ZFP36L1	3.48964570160606e-15	0.450508704328008	0.963	0.903	9.2046384671263e-11
IFI27	3.82875190770853e-15	0.598223106743215	0.799	0.684	1.00990989069628e-10
ATF3	3.88036352884655e-15	0.761698649601467	0.689	0.462	1.02352348800385e-10
RPL19	4.78117165814833e-15	-0.345128587973381	0.97	0.998	1.26112964826978e-10
MGST1	4.98282732419221e-15	-0.552985415530283	0.545	0.644	1.31432036330218e-10
RPLP1	7.13550364805575e-15	-0.376000307162323	0.997	0.998	1.88213179724767e-10
VPS37B	9.226732558098e-15	0.368387025418164	0.472	0.229	2.43373524684951e-10
NGFRAP1	9.48478093535723e-15	-0.434581068163179	0.656	0.792	2.50180066731918e-10
TNFRSF1A	1.18114250970457e-14	0.399539931145505	0.542	0.301	3.11549959784775e-10
IFNGR2	1.37804102501588e-14	0.388056283334167	0.502	0.292	3.63485881168438e-10
ADI1	1.83990174279139e-14	-0.390762448192335	0.338	0.597	4.85310882696086e-10
RPL18	1.84384365911166e-14	-0.313373257068141	0.977	0.998	4.86350641963883e-10
EVA1C	2.84837373346966e-14	0.32059792296776	0.291	0.106	7.51315539677291e-10
CTNNBIP1	2.87484441575785e-14	-0.399338576462498	0.341	0.574	7.58297711544448e-10
STX12	2.89751213843452e-14	0.421640036344253	0.532	0.314	7.64276776754874e-10
BST2	3.47320947883138e-14	0.483491222183397	0.288	0.083	9.16128464231354e-10
RIPK2	3.84833944616628e-14	0.328180437613087	0.281	0.07	1.01507649571528e-09
EDN1	4.08027183165144e-14	0.565565656741658	0.478	0.35	1.0762533010347e-09
RAB31	4.16649133877474e-14	0.424890654980426	0.622	0.47	1.09899542042861e-09
CRIP2	4.41159349578792e-14	0.423556331128441	0.769	0.585	1.16364601638398e-09
MIDN	5.18964562993916e-14	0.345515792742563	0.355	0.146	1.36887282780905e-09
TM4SF1	5.3193868621746e-14	0.698936780113493	0.699	0.623	1.40309467263579e-09
SFN	5.71146351805666e-14	0.773933956975127	0.421	0.301	1.5065127321578e-09
RPL26	6.4919331033941e-14	-0.354963276551123	0.973	0.992	1.71237719468226e-09
RBM3	7.02255346917777e-14	-0.341590531775472	0.722	0.847	1.85233892856502e-09
NFE2L2	7.52453760760583e-14	0.41038203267774	0.642	0.445	1.98474728475819e-09
EPDR1	7.54787507171327e-14	-0.310823555727819	0.117	0.36	1.99090300766581e-09
TRAPPC1	8.93707019314425e-14	-0.38986919221512	0.498	0.701	2.35733100484566e-09
AC008268.1	9.37885320506373e-14	-0.381629964629062	0.08	0.269	2.47386010989966e-09
MAFF	1.21763070888256e-13	0.315807752699751	0.254	0.07	3.21174452081952e-09
MT1F	1.31283391662576e-13	0.594299351907355	0.151	0.042	3.46286202188377e-09
RELB	1.42654935576202e-13	0.272593109503181	0.207	0.032	3.76280923569347e-09
RPS24	1.84981436188618e-13	-0.356015549919193	0.977	0.989	4.87925534234717e-09
SDPR	2.59392819985269e-13	-0.423676811771449	0.505	0.72	6.84200441275145e-09
RPS8	3.06279086167178e-13	-0.344509478325961	0.993	1	8.07872345583166e-09
DSTN	3.134095838568e-13	-0.320943471743078	0.977	0.994	8.26680459339081e-09
CST3	4.28713853364399e-13	-0.340314105270348	0.983	0.994	1.13081853101928e-08
TNFRSF12A	4.36260880061403e-13	0.450065888705733	0.87	0.758	1.15072532333796e-08
SRSF7	5.80945463459153e-13	0.450777238895185	0.666	0.517	1.53235984896621e-08
RPS3	6.19650169807542e-13	-0.336705961546052	0.987	0.992	1.63445125290135e-08
RPS5	6.29093116457182e-13	-0.351454308209293	0.933	0.968	1.65935891327911e-08
RPS28	6.93808944119338e-13	-0.338133053241007	1	0.998	1.83005985190358e-08
C5orf38	7.22393117746344e-13	-0.299574114303882	0.204	0.441	1.90545632667953e-08
ATP5D	7.81903790149751e-13	-0.3225371723973	0.652	0.82	2.062427627278e-08
TNFAIP3	8.74991046511037e-13	0.450693136570641	0.197	0.055	2.30796388338216e-08
RPS14	9.51051660486482e-13	-0.344916502643589	0.987	0.998	2.50858896486519e-08
RPL32	1.10927774904958e-12	-0.332116595371962	0.983	0.994	2.92594191866808e-08
LY6E	1.13477519667722e-12	0.395835667364463	0.883	0.79	2.99319653627551e-08
TALDO1	1.20939977076537e-12	-0.374360235267158	0.468	0.648	3.19003377534781e-08
TSPO	1.38391780125586e-12	-0.293702180436953	0.799	0.926	3.65035998437257e-08
PEBP4	1.43555226868332e-12	-0.459755319679286	0.398	0.591	3.786556219106e-08
ITGB6	1.5832899796821e-12	0.443489567361569	0.639	0.508	4.17624397940747e-08
SNHG15	1.71341707422577e-12	0.316586885249713	0.271	0.1	4.5194802166853e-08
HSD17B6	1.76047415566251e-12	-0.442418400026009	0.314	0.578	4.64360268039102e-08
RPS15A	1.81809333279337e-12	-0.326901836816405	0.983	0.998	4.79558478390907e-08
BIRC3	2.27833158930235e-12	0.540810809365624	0.408	0.184	6.00955523310281e-08
STK17A	2.38148551332031e-12	0.37320142343726	0.645	0.466	6.28164433848497e-08
ATP5G2	2.47313701621099e-12	-0.296715692434782	0.88	0.956	6.52339350765973e-08
SOCS2	2.63646125640596e-12	0.370862851509262	0.194	0.006	6.95419385602199e-08
DDX5	2.77487039531854e-12	0.298744213738517	0.987	0.966	7.31927564173172e-08
PHLDA2	2.94003520736593e-12	0.439473386918147	0.234	0.072	7.75493086646911e-08
RPS23	3.69463296099497e-12	-0.32712133255749	0.983	0.994	9.74533336121642e-08
EGR1	4.80699946848084e-12	0.616415634516143	0.428	0.182	1.26794224980119e-07
RPL7A	5.51474316098055e-12	-0.302414117546649	0.98	0.998	1.45462380357184e-07
TIPARP	9.83000723824655e-12	0.32798659091481	0.308	0.155	2.59286100923229e-07
NEAT1	1.04104961786415e-11	0.50537807669244	0.977	0.945	2.74597657704027e-07
AQP5	1.08026883668021e-11	-0.469705650532454	0.087	0.292	2.84942511051139e-07
PEBP1	1.37075156113767e-11	-0.293971998552834	0.853	0.926	3.61563139281282e-07
SERTAD1	1.42596241790511e-11	0.335907424406254	0.398	0.191	3.76126106970832e-07
TOP1	1.43963941581569e-11	0.385124609649871	0.495	0.354	3.79733688709703e-07
TMPRSS2	1.66764866691169e-11	0.341655136196447	0.569	0.371	4.39875688871296e-07
RPL8	1.93314234495636e-11	-0.304336598060516	0.987	0.992	5.09904956329139e-07
TIMP3	1.95428260208043e-11	0.503003537732975	0.856	0.748	5.15481121950754e-07
NDUFA4	2.05796069790126e-11	-0.299916930620288	0.893	0.962	5.42828293285414e-07
TRIM47	2.07273007990911e-11	0.288634515727352	0.264	0.104	5.46724013177625e-07
SFTPD	2.10730191391571e-11	-0.496754632437414	0.324	0.506	5.55843025833546e-07
MYL9	2.11964235009104e-11	-0.390916211550829	0.86	0.919	5.59098062683515e-07
TSTD1	2.59770876630171e-11	-0.384704988417033	0.482	0.699	6.85197641287402e-07
MUC1	2.63957691041053e-11	-0.517396708655404	0.358	0.71	6.96241201658985e-07
CRIP1	3.11876055400955e-11	0.397399389340646	0.963	0.913	8.22635471331099e-07
BCAP29	3.38071273776178e-11	-0.331496053784769	0.244	0.487	8.91730598839425e-07
RCAN1	3.62954154268131e-11	0.361881831232256	0.365	0.176	9.57364172713049e-07
RPS12	3.83200699726594e-11	-0.356702827071148	0.993	0.994	1.01076848566884e-06
RPL37A	4.1385432660481e-11	-0.311751412951168	0.963	0.979	1.09162355728551e-06
ASAH1	4.44755178397953e-11	-0.284370069218202	0.883	0.968	1.17313073406028e-06
NDUFA12	4.62002404924116e-11	-0.30499562643491	0.264	0.521	1.21862374346834e-06
RPS15	5.07050721025349e-11	-0.280508660981274	0.987	0.992	1.33744768684856e-06
CYP2B6	5.23083690899734e-11	-0.253600593951546	0.054	0.25	1.37973785148623e-06
NAPSA	5.26267952653603e-11	-0.488906829232535	0.702	0.805	1.38813697871441e-06
GGTLC1	5.42184918519837e-11	-0.46349830595812	0.468	0.612	1.43012115957977e-06
CTD-3252C9.4	5.59950354231359e-11	0.320051393616381	0.254	0.078	1.47698104935605e-06
XBP1	7.15655862993081e-11	0.347067658704554	0.706	0.502	1.88768546981685e-06
WWTR1	7.83853294211167e-11	0.301269283283745	0.358	0.195	2.0675698341408e-06
FOSL1	8.27881368965614e-11	0.269686167073429	0.137	0.023	2.1837026869206e-06
GPRC5A	8.70662448284018e-11	0.289642672503737	0.993	0.96	2.29654633983875e-06
TMSB10	1.16593826770394e-10	-0.33683376871661	0.997	0.996	3.07539536872268e-06
TUBA1C	1.19522467627369e-10	0.351174896537043	0.572	0.426	3.15264412860712e-06
TNNC1	1.22279172880797e-10	-0.391256641431945	0.582	0.788	3.22535774307679e-06
PHLDB2	1.28648520293113e-10	0.347162855047082	0.452	0.242	3.39336201977144e-06
RPS21	1.34003385939418e-10	-0.310319873802374	0.953	0.987	3.53460731092403e-06
RPS7	1.40487243777793e-10	-0.269301870406174	0.977	0.996	3.70563202912685e-06
RPL12	1.46308464615201e-10	-0.303664404824872	0.97	0.992	3.85917837115515e-06
RPL34	1.56192577170209e-10	-0.30716524360209	0.983	0.992	4.11989160801859e-06
RPL24	1.72526376208128e-10	-0.271414568377078	0.97	0.985	4.55072822524179e-06
SGMS2	1.82356542197108e-10	0.338947669967482	0.378	0.233	4.81001851353311e-06
CYBRD1	2.07279025096325e-10	-0.356234730943467	0.385	0.612	5.46739884496575e-06
RARRES3	2.08409399717768e-10	-0.436095989493856	0.625	0.782	5.49721473635557e-06
CST6	2.30178320861204e-10	0.420243197026481	0.589	0.462	6.07141356935597e-06
COX7C	2.39378249322036e-10	-0.277341379865265	0.883	0.987	6.31408008236735e-06
RABAC1	2.74169135665477e-10	-0.317652978368202	0.676	0.833	7.23175929144828e-06
ECE1	2.89285111722019e-10	0.274959845737636	0.254	0.095	7.6304733918917e-06
TCEB2	2.9197544598857e-10	-0.276777810090411	0.873	0.934	7.70143633884051e-06
CLIC3	3.06348418253066e-10	-0.352619854814765	0.863	0.913	8.08055222826112e-06
RPLP2	3.09075920269866e-10	-0.279588194182752	0.953	0.985	8.15249554895825e-06
SCNN1G	3.4413512466339e-10	0.297711826668218	0.314	0.15	9.07725218324624e-06
SESTD1	3.53030155799994e-10	-0.308585267990166	0.331	0.547	9.31187641953645e-06
RPS13	3.96527982714044e-10	-0.286172447533461	0.98	0.994	1.04592186000483e-05
RPL9	4.47564444070942e-10	-0.279926197859091	0.957	0.983	1.18054073412592e-05
NUP58	4.48645337276625e-10	0.290823909966535	0.375	0.191	1.18339180613455e-05
MIF	4.99578813624648e-10	-0.299442347157491	0.93	0.968	1.31773903669773e-05
HINT1	5.12891026289363e-10	-0.267776295322013	0.906	0.979	1.35285266004345e-05
RPL21	5.17332952388209e-10	-0.29669409081898	0.96	0.979	1.36456912851438e-05
SDR16C5	5.4433621004656e-10	-0.316075939719323	0.184	0.428	1.43579562123981e-05
SERPINA1	5.66336352605748e-10	0.327497601320545	0.599	0.472	1.49382539726818e-05
NAMPT	5.92322081945073e-10	0.368180851658772	0.482	0.303	1.56236795554652e-05
VEPH1	7.13201194421078e-10	-0.31647923727535	0.264	0.489	1.88121079052448e-05
FSTL1	7.26186422938054e-10	0.283309420885399	0.358	0.165	1.91546192778371e-05
PLSCR1	7.85111254462668e-10	0.341224565683875	0.311	0.182	2.07088795589618e-05
RPL35A	9.08183432715925e-10	-0.283558614040219	0.967	0.985	2.39551544047479e-05
ETS2	1.0360130558879e-09	0.312028008639415	0.341	0.174	2.73269163751552e-05
RPL18A	1.07818163159683e-09	-0.278835623421426	0.973	0.992	2.84391968966296e-05
VMP1	1.08790931143638e-09	0.387443191445504	0.445	0.269	2.86957839077573e-05
BAG3	1.1690637494507e-09	0.320295658934141	0.311	0.153	3.08363945192612e-05
VEGFA	1.20401504798171e-09	0.358937353202364	0.749	0.614	3.17583049206136e-05
PRSS23	1.36144209772585e-09	0.324817256694527	0.241	0.112	3.59107582117148e-05
MPST	1.68250617363587e-09	-0.282313921845932	0.251	0.458	4.43794653419933e-05
TMEM245	2.0549351651366e-09	-0.318909268425702	0.274	0.479	5.42030248508081e-05
RPL23	2.16113659232171e-09	-0.275437637053742	0.696	0.788	5.70042998956698e-05
PVRL2	2.46556639448905e-09	0.295885448042286	0.599	0.443	6.50342447874378e-05
MT-CO3	2.61949073667056e-09	0.342673900583393	0.99	0.994	6.90943071611595e-05
TUBB4B	2.78327420044539e-09	0.296798125658971	0.843	0.731	7.34144235851481e-05
RPL23A	2.99326711636803e-09	-0.264080758306764	0.943	0.977	7.89534067284395e-05
PLAC8	3.08983686175089e-09	-0.357036813484298	0.324	0.521	8.15006269024033e-05
NACA	3.13807475561102e-09	-0.257278405173635	0.923	0.981	8.27729978287518e-05
HINT2	3.3010420037915e-09	-0.278710588673883	0.227	0.434	8.70715849340083e-05
PELI1	3.49527580043493e-09	0.281835013681987	0.237	0.121	9.21948897880721e-05
CXCL3	3.54231225345526e-09	0.452511261895144	0.104	0.038	9.34355703093893e-05
C19orf33	3.5431825912065e-09	-0.330215567110589	0.779	0.896	9.3458527208254e-05
RPL13A	3.5923018461414e-09	-0.268243076651153	0.923	0.956	9.47541457956717e-05
ALDH3A2	3.63703735442257e-09	0.310477759751166	0.656	0.481	9.59341342976043e-05
FLOT1	3.98262376982279e-09	0.28322872649713	0.542	0.379	0.000105049667176616
MMP24-AS1	4.00137353467832e-09	-0.321690777603652	0.344	0.581	0.00010554422972421
TSC22D3	4.27715682379934e-09	0.357713538549743	0.666	0.595	0.000112818565541355
SERPING1	4.49005035285667e-09	-0.338278419739002	0.388	0.593	0.0001184340581573
NDUFB7	4.90699351599414e-09	-0.305378625612169	0.445	0.653	0.000129431767971377
NPNT	5.24830742755555e-09	-0.309793385658667	0.415	0.617	0.000138434605016633
TMEM2	5.8605952010231e-09	0.284586414216537	0.401	0.22	0.000154584919617386
RPL22	5.88893522108655e-09	-0.261568500338944	0.926	0.983	0.0001553324443266
PGC	7.15680156251822e-09	-0.755150567320088	0.251	0.39	0.000188774954814543
HSP90AB1	7.4395678919107e-09	0.256081707077499	0.98	0.962	0.000196233482284928
PTPN1	8.11463384578271e-09	0.30789438817858	0.662	0.585	0.000214039696950211
RPL39	8.34345381885218e-09	-0.292283262178269	0.98	0.987	0.000220075281379864
CXCL16	8.79095154023578e-09	0.307689784597304	0.595	0.485	0.000231878928776799
AGR3	9.05655288861087e-09	0.386874761050381	0.592	0.494	0.000238884695542889
ITGA2	9.91843475282141e-09	0.304700888585441	0.278	0.144	0.00026161855347517
SCNN1A	1.11267285278661e-08	-0.287945580570343	0.532	0.672	0.000293489718379525
RPS16	1.16299604854364e-08	-0.251422185605239	0.95	0.972	0.000306763467724357
SHROOM3	1.16905315795264e-08	0.316236845175762	0.609	0.483	0.000308361151473169
PDGFA	1.22912081213899e-08	0.265870541209846	0.441	0.284	0.000324205196617903
COL8A1	1.35822637637592e-08	0.350009880178261	0.736	0.608	0.000358259371296675
SFTA3	1.45034800199535e-08	-0.275425057824251	0.696	0.814	0.000382558292486314
SRSF2	1.49019967813436e-08	0.291042455763676	0.622	0.479	0.000393069969101501
LBH	1.55738628814905e-08	0.31440473598416	0.348	0.212	0.000410791781225076
RPS27A	1.7228777901017e-08	-0.257068083728026	0.987	0.987	0.000454443474695125
STAT3	1.80672557587676e-08	0.313597183401289	0.595	0.477	0.000476560005149014
TES	1.83444067318046e-08	0.294192761453023	0.659	0.534	0.000483870416364811
NDUFS7	1.84822627140236e-08	-0.277433762885331	0.338	0.506	0.0004875066436078
C16orf89	1.92826453867292e-08	-0.260351755668149	0.07	0.222	0.000508618337365756
MAP2K3	2.3102796655107e-08	0.269463252642316	0.395	0.216	0.000609382467371758
RAB25	2.68311074357894e-08	-0.291406829542711	0.375	0.555	0.000707724120833816
CAV1	2.85078880575704e-08	-0.272331070814809	0.987	0.998	0.000751952563294535
RPS10	2.93536827204084e-08	-0.265697349260173	0.936	0.96	0.000774262089116211
PGLS	3.27388803367357e-08	-0.255421100322573	0.197	0.396	0.000863553446642077
ALKBH7	3.97848933930898e-08	-0.261899088079726	0.207	0.434	0.00104940613302953
MPC1	4.29552307037881e-08	-0.276076910574042	0.334	0.502	0.00113303012027382
PARD6B	4.57088694704787e-08	0.27916436056077	0.552	0.405	0.00120566285002282
GALNT5	5.03988178569598e-08	-0.2979249531778	0.268	0.424	0.00132936961861303
NUPR1	5.62259870738903e-08	-0.311097998268135	0.619	0.794	0.001483072861048
ATP2B4	5.89544134687357e-08	0.265024668673023	0.545	0.419	0.00155504056406484
BRI3	6.82292778177386e-08	-0.281626400333804	0.595	0.697	0.00179968366099849
H2AFJ	6.95600720709332e-08	-0.279092763341244	0.368	0.591	0.001834786021015
S100A10	7.1807498270176e-08	0.267456932891319	0.993	0.998	0.00189406638187243
HNRNPC	1.01720856237554e-07	0.260036155197672	0.559	0.428	0.00268309102497795
EMP1	1.02164529208159e-07	0.286253348938604	0.395	0.263	0.00269479378692362
EEF1A1	1.07204692515258e-07	-0.263092389286541	1	1	0.00282773817447495
NFKBIZ	1.09108611338719e-07	0.305941994293625	0.324	0.15	0.0028779578412814
MDH2	1.15632011641187e-07	-0.263009240216101	0.341	0.538	0.00305002557105958
TACC1	1.18637299442743e-07	0.281710438151467	0.622	0.54	0.00312929604740123
LIPH	1.22130626960579e-07	-0.264562162473422	0.288	0.466	0.00322143954733919
TMEM14C	1.41303156403418e-07	-0.279301177060127	0.482	0.665	0.00372715335645295
IFITM1	1.48108345945626e-07	0.421313977231506	0.177	0.078	0.00390665384100777
FTH1	1.61207292170024e-07	-0.255514479164192	0.997	0.998	0.00425216474556872
C19orf70	1.68266155560225e-07	-0.277286150515147	0.405	0.574	0.00443835638521205
FNDC3B	1.76884580134306e-07	0.253929184229409	0.495	0.347	0.00466568457020259
ANOS1	1.97698624611521e-07	0.330566791952046	0.702	0.581	0.00521469662137808
NDUFB10	2.12517070440319e-07	-0.264403785694735	0.411	0.602	0.0056055627670043
CBR1	2.32371600333953e-07	-0.287281167546781	0.324	0.481	0.00612926570200869
MRPL57	2.58213188546781e-07	-0.267962298249152	0.314	0.492	0.00681088927429845
EIF5	3.10824506178124e-07	0.300514990470457	0.488	0.354	0.00819861799946038
MT-ATP8	3.13932318741766e-07	0.331311791923619	0.993	0.992	0.00828059277145156
GLTSCR2	3.4329188202614e-07	-0.25556968210969	0.234	0.409	0.00905500997220349
BHLHE40	3.76015114918779e-07	0.250010253660028	0.231	0.108	0.00991815068621263
IFI6	3.91444977534975e-07	0.38504045433168	0.528	0.445	0.01032514417244
NDUFA6	4.69139490849051e-07	-0.27442171241534	0.368	0.551	0.0123744923501254
TMEM14B	4.71522865028141e-07	-0.257097659983008	0.288	0.481	0.0124373586108473
KLF2	5.19857482947121e-07	0.291055635161641	0.264	0.119	0.0137122808276962
FIS1	5.24152061022614e-07	-0.252473672665543	0.575	0.699	0.0138255589135935
HSPA1A	7.71555893708187e-07	0.488230198762965	0.739	0.617	0.0203513298083409
CGN	8.73209154540523e-07	0.256133714716855	0.532	0.43	0.0230326378693154
ELOVL5	8.7447882019051e-07	0.251027947932104	0.552	0.415	0.0230661278401651
MBNL1	9.27290050440221e-07	0.281351919855772	0.609	0.538	0.0244591296604617
CITED2	9.49125819526847e-07	-0.534250888737085	0.331	0.489	0.0250350917416596
AP000769.1	1.22656418005795e-06	0.290550274720608	0.281	0.138	0.0323530833773886
CYR61	1.6844864378475e-06	0.382036008047457	0.686	0.65	0.0444316987711036
ANKRD1	2.025554506467e-06	0.798657381358201	0.391	0.161	0.0534280512170799
COL4A1	2.02999060563032e-06	0.30352824306969	0.538	0.373	0.0535450622047111
HCFC1R1	2.05849353480168e-06	-0.268066720532963	0.365	0.551	0.054296883967464
CEACAM6	2.62117864935306e-06	-0.30478294711886	0.89	0.936	0.0691388292339855
TXNIP	2.68810430909626e-06	-0.252269278183482	0.602	0.669	0.0709041273610321
COL4A3	3.29190003429617e-06	0.330350241772325	0.645	0.574	0.0868304472046301
ITLN2	3.59326742755704e-06	-0.295708865062214	0.328	0.475	0.094779614936672
SCGB3A2	4.2068283940165e-06	1.41712301025417	0.11	0.093	0.110963512548973
PLA2G10	7.07478043287054e-06	-0.266212238141367	0.278	0.436	0.186611483477826
SFTPA2	1.01380311408075e-05	-0.698166343124284	0.12	0.159	0.26741084740108
MS4A15	1.50405537530877e-05	-0.340692865646971	0.478	0.57	0.396724686345193
FMO2	1.721075882041e-05	-0.306337979329388	0.492	0.597	0.453968185405955
CCNL1	1.75990729054251e-05	0.277194483539052	0.462	0.318	0.464210746026399
FOLR1	1.76794584485399e-05	-0.258357252270714	0.793	0.892	0.466331075497137
MALAT1	1.82256999333348e-05	0.329538990443186	0.997	0.992	0.480739287141571
LGALS1	2.83280443735856e-05	0.270352018376526	0.833	0.669	0.747208826442069
NCKAP5	3.99432919286049e-05	0.257125445212754	0.679	0.536	1
SOX4	4.14946795641328e-05	-0.270770687176395	0.304	0.47	1
JUN	4.17927974265137e-05	0.281271312167743	0.916	0.932	1
HSPH1	6.86941048049048e-05	0.300882102483076	0.281	0.189	1
TSC22D1	7.71480213715744e-05	0.259242413654748	0.455	0.337	1
HSPA1B	0.000107473412031801	0.387795577146515	0.515	0.371	1
SFTPA1	0.000107670925206161	-0.603504601687001	0.247	0.218	1
NR4A1	0.000161429947163775	0.345309777084644	0.555	0.367	1
ABCA1	0.000184191962644905	-0.264010742553191	0.395	0.458	1
C4BPA	0.00032439543982377	-0.464168173126186	0.227	0.453	1
RTKN2	0.000629818740374994	-0.283714364849537	0.803	0.756	1
NTM	0.00327268640389612	-0.279997568042152	0.284	0.61	1
