## Supplementary material for "Single-cell RNA-sequencing reveals profibrotic roles of distinct epithelial and mesenchymal lineages in pulmonary fibrosis": AT2_disease_vs_control_.csv

	p_val	avg_logFC	abs(avg_logFC	pct.1	pct.2	p_val_adj
SERPINA1	0	1.423115735	1.423115735	0.993	0.905	0
S100A10	0	1.345046762	1.345046762	0.963	0.627	0
SLPI	0	-1.213393173	1.213393173	0.99	0.998	0
PGC	0	-1.170101837	1.170101837	0.852	0.882	0
CRIP1	0	1.118846664	1.118846664	0.653	0.103	0
SEPW1	0	1.024580167	1.024580167	0.938	0.769	0
DMBT1	0	1.016618989	1.016618989	0.598	0.231	0
MT-ND4	0	0.944529954	0.944529954	0.958	0.987	0
PLA2G1B	0	-0.893828254	0.893828254	0.552	0.865	0
DUSP6	0	0.893807535	0.893807535	0.673	0.317	0
FABP5	0	-0.892652161	0.892652161	0.81	0.972	0
AREG	1.03E-295	0.89068091	0.89068091	0.677	0.443	2.73E-291
NNMT	0	0.814175477	0.814175477	0.687	0.294	0
TACC2	0	-0.812644613	0.812644613	0.532	0.855	0
MGST1	0	-0.784446953	0.784446953	0.924	0.992	0
SOD3	0	-0.775281326	0.775281326	0.573	0.873	0
HSPA1B	5.11E-197	-0.775250844	0.775250844	0.467	0.57	1.35E-192
TAGLN2	0	0.732083115	0.732083115	0.915	0.741	0
MT-ND3	0	0.717968809	0.717968809	0.96	0.991	0
SCGB1A1	4.24E-48	0.70507283	0.70507283	0.506	0.134	1.12E-43
DCXR	0	-0.698963603	0.698963603	0.669	0.933	0
CLDN4	0	-0.693825287	0.693825287	0.582	0.903	0
RPS27L	0	0.686849047	0.686849047	0.788	0.573	0
NEAT1	3.44E-307	0.681042126	0.681042126	0.941	0.969	9.09E-303
BTG2	0	-0.67308371	0.67308371	0.342	0.716	0
S100A14	0	-0.665792001	0.665792001	0.758	0.961	0
FGG	5.51E-42	0.647389398	0.647389398	0.203	0.096	1.45E-37
ELF3	1.29E-239	-0.646583708	0.646583708	0.579	0.812	3.41E-235
SERPINB1	3.81E-280	0.643351009	0.643351009	0.623	0.441	1.01E-275
AQP3	0	0.636866414	0.636866414	0.835	0.72	0
NPC2	0	0.633069495	0.633069495	1	1	0
TPPP3	0	0.626055052	0.626055052	0.43	0.094	0
MT-ND2	0	0.621219926	0.621219926	0.957	0.986	0
FASN	0	-0.610922872	0.610922872	0.699	0.911	0
SNHG7	0	-0.60918853	0.60918853	0.394	0.76	0
IFITM3	0	0.604092337	0.604092337	0.982	0.934	0
RBM3	0	-0.60099143	0.60099143	0.588	0.903	0
TM4SF1	4.95E-212	0.598898114	0.598898114	0.662	0.429	1.30E-207
CCL2	3.85E-80	0.597631358	0.597631358	0.118	0.031	1.02E-75
MT-CO3	0	0.594266303	0.594266303	0.96	0.991	0
JUNB	0	-0.593823506	0.593823506	0.698	0.896	0
TTN	3.57E-246	-0.592199536	0.592199536	0.418	0.724	9.41E-242
NR1D1	0	-0.585278609	0.585278609	0.086	0.483	0
HOPX	0	-0.585155371	0.585155371	0.948	0.989	0
CEBPD	0	-0.578718166	0.578718166	0.853	0.963	0
PEBP4	0	-0.561698211	0.561698211	0.76	0.933	0
LL22NC03-N95F10.1	0	-0.558970687	0.558970687	0.337	0.676	0
SEPP1	0	-0.548883027	0.548883027	0.833	0.969	0
TMEM97	0	-0.548589658	0.548589658	0.292	0.71	0
FADS1	0	-0.544564256	0.544564256	0.225	0.621	0
TIMP1	2.07E-302	0.535566279	0.535566279	0.409	0.066	5.46E-298
BLVRB	0	-0.53502601	0.53502601	0.609	0.915	0
ANXA2	5.81E-289	0.528102097	0.528102097	0.816	0.542	1.53E-284
C14orf1	0	-0.52453615	0.52453615	0.424	0.785	0
FMO5	4.26E-223	-0.523362811	0.523362811	0.3	0.719	1.12E-218
MID1IP1	8.56E-239	-0.518027713	0.518027713	0.638	0.858	2.26E-234
INSIG1	2.50E-278	-0.51557755	0.51557755	0.395	0.743	6.58E-274
HSD17B6	0	-0.510468481	0.510468481	0.38	0.748	0
CHI3L1	2.48E-131	0.50981073	0.50981073	0.447	0.295	6.55E-127
FDPS	0	-0.509707614	0.509707614	0.402	0.76	0
SELENBP1	0	-0.506789457	0.506789457	0.782	0.963	0
ICAM1	6.34E-104	0.505805193	0.505805193	0.662	0.552	1.67E-99
IER2	4.23E-178	-0.502936277	0.502936277	0.557	0.857	1.12E-173
CD24	1.21E-218	0.501994387	0.501994387	0.294	0.042	3.18E-214
ACAT2	0	-0.500009463	0.500009463	0.214	0.605	0
JUND	1.21E-208	0.497548913	0.497548913	0.768	0.642	3.20E-204
HSPA6	4.05E-89	0.49418527	0.49418527	0.18	0.031	1.07E-84
GDF15	9.27E-77	0.494048736	0.494048736	0.529	0.337	2.44E-72
PEBP1	0	-0.490000965	0.490000965	0.836	0.962	0
GSN	4.57E-278	0.481993015	0.481993015	0.474	0.156	1.20E-273
VIM	4.97E-216	0.480750593	0.480750593	0.602	0.263	1.31E-211
CREG1	0	-0.479640175	0.479640175	0.288	0.678	0
CRTAC1	6.13E-295	-0.478981264	0.478981264	0.327	0.725	1.62E-290
PMM1	0	-0.477439171	0.477439171	0.467	0.793	0
SLC25A6	0	-0.476649864	0.476649864	0.826	0.967	0
PEG10	1.44E-138	-0.476426585	0.476426585	0.286	0.527	3.80E-134
MT2A	5.94E-58	0.475582445	0.475582445	0.546	0.293	1.57E-53
ZNF385B	0	-0.474443329	0.474443329	0.448	0.809	0
TMEM245	8.47E-307	-0.47038603	0.47038603	0.353	0.702	2.23E-302
BFAR	0	-0.469208112	0.469208112	0.278	0.684	0
EEF2	0	-0.466379433	0.466379433	0.946	0.994	0
IFITM2	4.74E-248	0.465594693	0.465594693	0.903	0.768	1.25E-243
PIGR	3.54E-150	-0.464716125	0.464716125	0.723	0.881	9.34E-146
SUSD2	1.32E-270	-0.462933036	0.462933036	0.606	0.863	3.49E-266
STEAP4	4.48E-126	0.459213286	0.459213286	0.631	0.526	1.18E-121
IDI1	1.79E-269	-0.459090211	0.459090211	0.42	0.738	4.72E-265
GNB2L1	0	-0.458361736	0.458361736	0.983	0.996	0
GSTA4	0	-0.455109119	0.455109119	0.373	0.743	0
RPS4X	2.25E-279	-0.454678483	0.454678483	0.987	0.996	5.93E-275
LY6E	2.06E-230	0.453424279	0.453424279	0.581	0.274	5.42E-226
MT-CO1	1.10E-212	0.452975731	0.452975731	0.958	0.992	2.89E-208
DUOXA1	0	-0.452058725	0.452058725	0.339	0.726	0
TPM1	1.13E-246	0.451630629	0.451630629	0.544	0.319	2.98E-242
ATF3	3.61E-102	-0.451568728	0.451568728	0.375	0.589	9.52E-98
RPL11	0	-0.44677015	0.44677015	0.998	0.998	0
CYP51A1	2.10E-187	-0.446441368	0.446441368	0.331	0.648	5.54E-183
GLTSCR2	0	-0.445844421	0.445844421	0.54	0.866	0
AK1	1.29E-301	-0.445276329	0.445276329	0.816	0.953	3.41E-297
CYB5A	0	-0.444867372	0.444867372	0.987	0.998	0
SERF2	0	0.442794178	0.442794178	0.983	0.968	0
HSP90B1	4.19E-207	0.439322973	0.439322973	0.772	0.604	1.10E-202
RPS3	4.93E-290	-0.4388881	0.4388881	0.991	0.994	1.30E-285
ID3	6.63E-115	-0.438437409	0.438437409	0.314	0.534	1.75E-110
MACROD2	1.90E-189	-0.436031258	0.436031258	0.405	0.681	5.02E-185
NUDT16	5.51E-285	-0.434359259	0.434359259	0.268	0.632	1.45E-280
WFDC2	7.65E-168	0.434348727	0.434348727	0.896	0.85	2.02E-163
MYLK	2.89E-274	-0.434135242	0.434135242	0.03	0.393	7.64E-270
HMGCS1	1.12E-152	-0.433223548	0.433223548	0.363	0.684	2.94E-148
SLC27A3	6.01E-231	-0.431329852	0.431329852	0.224	0.588	1.58E-226
AQP1	6.18E-135	0.43126525	0.43126525	0.704	0.661	1.63E-130
SDR16C5	1.01E-220	-0.430309808	0.430309808	0.597	0.858	2.65E-216
ZDHHC3	3.92E-190	0.4302625	0.4302625	0.561	0.422	1.03E-185
CLDN18	5.41E-156	-0.429514544	0.429514544	0.712	0.869	1.43E-151
ID4	8.70E-196	-0.427929652	0.427929652	0.277	0.598	2.29E-191
TMSB10	1.63E-228	0.425931694	0.425931694	0.977	0.952	4.30E-224
RPL10	8.55E-260	-0.420522482	0.420522482	0.998	1	2.26E-255
RPL18	0	-0.419467412	0.419467412	0.992	0.998	0
CXCL8	7.90E-37	0.419408706	0.419408706	0.131	0.079	2.08E-32
RPL14	6.08E-279	-0.416733374	0.416733374	0.985	0.995	1.60E-274
CD74	2.95E-223	0.416279798	0.416279798	0.997	0.995	7.79E-219
AGR3	1.16E-161	0.414795588	0.414795588	0.712	0.605	3.05E-157
DUOX1	7.78E-237	-0.414570046	0.414570046	0.554	0.823	2.05E-232
ZFP36	7.21E-115	-0.412797961	0.412797961	0.867	0.921	1.90E-110
HHIP-AS1	1.06E-283	-0.412042298	0.412042298	0.241	0.605	2.79E-279
SLC25A5	3.38E-267	-0.411139622	0.411139622	0.892	0.975	8.92E-263
MT-ATP6	2.51E-172	0.41031457	0.41031457	0.96	0.991	6.63E-168
POLR2C	3.41E-290	-0.407953025	0.407953025	0.347	0.692	9.00E-286
MPST	9.61E-306	-0.407907265	0.407907265	0.461	0.796	2.53E-301
WSB1	1.92E-170	0.407293338	0.407293338	0.849	0.859	5.05E-166
RPS5	5.43E-271	-0.403590665	0.403590665	0.975	0.992	1.43E-266
MT-CYB	4.49E-190	0.402761501	0.402761501	0.96	0.99	1.18E-185
FAU	0	-0.402440118	0.402440118	0.979	0.992	0
GNAS	1.02E-208	0.402216316	0.402216316	0.801	0.725	2.68E-204
MT-ND1	5.07E-184	0.400214775	0.400214775	0.96	0.989	1.34E-179
RPL17	1.71E-139	0.400166246	0.400166246	0.885	0.837	4.50E-135
AC007405.6	2.59E-290	-0.398790707	0.398790707	0.288	0.652	6.83E-286
TMSB4X	4.06E-206	0.398458229	0.398458229	0.996	0.992	1.07E-201
SPTSSA	8.90E-221	-0.396237401	0.396237401	0.684	0.904	2.35E-216
ALKBH7	6.02E-282	-0.394563728	0.394563728	0.401	0.756	1.59E-277
MYLIP	4.75E-214	-0.394542195	0.394542195	0.203	0.516	1.25E-209
RPL5	2.55E-216	-0.392801909	0.392801909	0.969	0.987	6.73E-212
FDFT1	8.22E-230	-0.392690089	0.392690089	0.465	0.769	2.17E-225
SFTA2	7.77E-299	-0.392656004	0.392656004	0.979	0.992	2.05E-294
RPS2	1.27E-239	-0.392637864	0.392637864	0.993	0.998	3.35E-235
RPLP0	3.06E-250	-0.392631328	0.392631328	0.997	0.999	8.07E-246
HLA-DRA	4.94E-205	0.391101266	0.391101266	0.978	0.886	1.30E-200
CXCL2	1.28E-27	-0.390698196	0.390698196	0.557	0.639	3.37E-23
VEPH1	9.48E-235	-0.38726915	0.38726915	0.443	0.758	2.50E-230
PRDX6	8.89E-283	-0.386567828	0.386567828	0.702	0.92	2.34E-278
PLA2G16	6.87E-201	-0.386213026	0.386213026	0.427	0.734	1.81E-196
CTSB	1.10E-219	0.38389667	0.38389667	0.592	0.293	2.89E-215
MCCC1	9.54E-268	-0.383487289	0.383487289	0.24	0.603	2.52E-263
EEF1G	4.03E-177	-0.381240947	0.381240947	0.655	0.92	1.06E-172
C4orf48	1.14E-219	0.380721721	0.380721721	0.332	0.066	3.01E-215
AC090498.1	8.25E-177	-0.380168827	0.380168827	0.984	0.999	2.18E-172
LIMCH1	1.09E-214	-0.37991713	0.37991713	0.449	0.734	2.87E-210
PNRC1	7.70E-116	-0.375938253	0.375938253	0.677	0.776	2.03E-111
SQLE	2.37E-190	-0.375913445	0.375913445	0.368	0.658	6.25E-186
TXNIP	6.65E-77	-0.375444111	0.375444111	0.54	0.674	1.75E-72
SAT1	2.72E-216	0.374942035	0.374942035	0.999	0.999	7.17E-212
DNAJB1	1.98E-65	-0.371451147	0.371451147	0.575	0.636	5.21E-61
CD63	7.87E-242	0.371350428	0.371350428	0.975	0.986	2.08E-237
ECH1	1.84E-237	-0.370827006	0.370827006	0.475	0.786	4.86E-233
FGGY	4.78E-195	-0.370474738	0.370474738	0.601	0.852	1.26E-190
CIRBP	3.84E-272	-0.370217802	0.370217802	0.793	0.956	1.01E-267
EIF3F	2.55E-228	-0.366899147	0.366899147	0.511	0.834	6.72E-224
DUSP1	1.78E-85	-0.366715884	0.366715884	0.818	0.855	4.69E-81
LMNA	7.78E-114	0.366543635	0.366543635	0.716	0.632	2.05E-109
TOP1	1.13E-139	0.366245176	0.366245176	0.634	0.563	2.98E-135
CTNNBIP1	7.68E-249	-0.364393834	0.364393834	0.243	0.589	2.03E-244
ALDH2	1.69E-220	-0.364385545	0.364385545	0.619	0.866	4.47E-216
HLA-DRB1	1.65E-168	0.36363305	0.36363305	0.946	0.878	4.34E-164
RPSA	2.84E-192	-0.362043651	0.362043651	0.956	0.983	7.49E-188
TKT	2.25E-215	-0.36117701	0.36117701	0.706	0.923	5.94E-211
NFKBIZ	8.41E-73	-0.360429389	0.360429389	0.462	0.6	2.22E-68
PHLDA2	6.19E-97	0.359652384	0.359652384	0.508	0.353	1.63E-92
C8orf4	1.08E-87	0.359155586	0.359155586	0.79	0.641	2.86E-83
CRIP2	3.52E-187	0.357637964	0.357637964	0.272	0.028	9.29E-183
GPX1	9.18E-174	0.355673869	0.355673869	0.919	0.874	2.42E-169
SH3BGRL3	2.38E-183	0.355073741	0.355073741	0.703	0.449	6.28E-179
CHPT1	6.16E-252	-0.354727768	0.354727768	0.171	0.504	1.62E-247
C1orf210	1.88E-264	-0.353953599	0.353953599	0.166	0.527	4.95E-260
ADIRF	9.79E-116	-0.353146857	0.353146857	0.377	0.629	2.58E-111
TNFRSF12A	1.59E-94	0.351922532	0.351922532	0.402	0.361	4.19E-90
TOB1	2.09E-191	-0.350635952	0.350635952	0.308	0.626	5.52E-187
PLA2G10	6.42E-205	-0.350566873	0.350566873	0.284	0.585	1.69E-200
RPS14	1.27E-195	-0.350134321	0.350134321	0.988	0.992	3.35E-191
NFKBIA	1.38E-65	-0.350095684	0.350095684	0.807	0.891	3.64E-61
NDUFB9	2.23E-223	-0.347540536	0.347540536	0.499	0.808	5.87E-219
LPL	1.22E-136	-0.346576236	0.346576236	0.244	0.522	3.22E-132
RPS10	5.61E-164	-0.346352132	0.346352132	0.965	0.981	1.48E-159
SLC25A3	1.38E-218	-0.346329742	0.346329742	0.782	0.925	3.64E-214
PIP5K1B	1.72E-232	-0.346156356	0.346156356	0.267	0.601	4.53E-228
EMP2	1.16E-146	-0.345316165	0.345316165	0.635	0.85	3.05E-142
CMTM8	1.36E-237	-0.345203435	0.345203435	0.285	0.634	3.59E-233
FAM177A1	1.64E-178	-0.344221374	0.344221374	0.662	0.873	4.32E-174
SLC39A8	4.71E-151	-0.343582857	0.343582857	0.735	0.911	1.24E-146
GEM	8.29E-74	-0.343582062	0.343582062	0.21	0.361	2.19E-69
NDNF	1.90E-141	0.34349562	0.34349562	0.445	0.269	5.02E-137
HIST1H1E	1.87E-211	-0.343126682	0.343126682	0.07	0.337	4.92E-207
RASD1	7.30E-123	-0.342984515	0.342984515	0.135	0.375	1.92E-118
UBTD1	1.17E-240	-0.342921141	0.342921141	0.239	0.594	3.09E-236
C4BPA	1.72E-122	0.342846746	0.342846746	0.848	0.764	4.53E-118
H3F3B	3.44E-185	-0.340845734	0.340845734	0.967	0.992	9.07E-181
PIM3	1.37E-157	-0.340448451	0.340448451	0.447	0.713	3.62E-153
PKM	4.82E-171	0.339611191	0.339611191	0.675	0.503	1.27E-166
RPL19	2.63E-198	-0.338161195	0.338161195	0.996	0.998	6.95E-194
RPL30	2.70E-159	-0.336518714	0.336518714	0.985	0.993	7.11E-155
NACA	5.95E-173	-0.336157361	0.336157361	0.948	0.976	1.57E-168
NRGN	1.72E-160	-0.335823538	0.335823538	0.46	0.715	4.55E-156
RPS27	5.48E-123	-0.335197688	0.335197688	0.984	0.993	1.44E-118
CALR	3.32E-134	0.334856313	0.334856313	0.746	0.66	8.77E-130
APLP2	1.54E-152	0.334524618	0.334524618	0.873	0.87	4.07E-148
LRRK2	2.72E-109	0.334496576	0.334496576	0.911	0.911	7.18E-105
TMEM238	1.32E-246	-0.33441267	0.33441267	0.135	0.478	3.49E-242
SECISBP2L	1.56E-120	-0.334182853	0.334182853	0.533	0.789	4.12E-116
TNC	3.33E-154	0.334147912	0.334147912	0.243	0.017	8.78E-150
RPS9	8.78E-218	-0.333825257	0.333825257	0.988	0.994	2.32E-213
CNN2	8.99E-189	-0.333701559	0.333701559	0.392	0.692	2.37E-184
SGK1	2.30E-112	0.332410346	0.332410346	0.351	0.201	6.06E-108
STOM	2.92E-138	0.33174533	0.33174533	0.572	0.412	7.70E-134
RPS21	5.86E-215	-0.330677346	0.330677346	0.983	0.993	1.55E-210
SERPIND1	4.04E-125	0.329777496	0.329777496	0.179	0.01	1.07E-120
SPINK5	2.72E-95	0.328762114	0.328762114	0.238	0.123	7.16E-91
MRPS36	7.16E-187	-0.328370633	0.328370633	0.424	0.723	1.89E-182
PHB2	3.03E-206	-0.328157518	0.328157518	0.374	0.703	7.99E-202
IFITM1	1.20E-108	0.32800699	0.32800699	0.636	0.477	3.16E-104
PIGA	9.74E-171	-0.327886066	0.327886066	0.231	0.508	2.57E-166
CEBPA	5.11E-182	-0.327565473	0.327565473	0.252	0.545	1.35E-177
BNIP3	3.45E-193	-0.327224516	0.327224516	0.313	0.621	9.09E-189
CXCL1	5.09E-16	0.326612449	0.326612449	0.13	0.133	1.34E-11
PER1	5.22E-161	-0.32598853	0.32598853	0.288	0.575	1.38E-156
CYBRD1	3.86E-190	-0.324543582	0.324543582	0.329	0.639	1.02E-185
MMP28	6.60E-202	-0.324352622	0.324352622	0.376	0.678	1.74E-197
PLLP	6.59E-229	-0.323226052	0.323226052	0.172	0.499	1.74E-224
RPL18A	6.00E-150	-0.321976233	0.321976233	0.984	0.987	1.58E-145
LDHB	3.30E-157	-0.320840904	0.320840904	0.798	0.951	8.70E-153
MFSD2A	3.95E-109	-0.318663004	0.318663004	0.63	0.858	1.04E-104
ACAT1	1.41E-195	-0.318513115	0.318513115	0.302	0.617	3.73E-191
HIST1H4C	2.56E-134	-0.318410366	0.318410366	0.253	0.524	6.75E-130
AGPAT2	1.27E-139	-0.317296928	0.317296928	0.62	0.833	3.35E-135
C3	1.23E-108	0.316555472	0.316555472	0.813	0.838	3.23E-104
DHCR7	1.22E-184	-0.314750578	0.314750578	0.218	0.501	3.21E-180
RRAD	6.63E-61	0.313714483	0.313714483	0.304	0.193	1.75E-56
EFNA1	5.89E-118	-0.312617606	0.312617606	0.437	0.682	1.55E-113
HLA-DPA1	2.53E-124	0.312235695	0.312235695	0.917	0.796	6.69E-120
PPA1	1.46E-172	-0.311494785	0.311494785	0.718	0.912	3.86E-168
TRAM1	5.01E-140	0.31057546	0.31057546	0.689	0.577	1.32E-135
DPYSL2	9.51E-135	0.309621867	0.309621867	0.459	0.296	2.51E-130
HSPA1A	1.45E-26	-0.308585711	0.308585711	0.638	0.574	3.82E-22
SC5D	1.47E-175	-0.308228282	0.308228282	0.248	0.526	3.87E-171
CA2	5.72E-98	-0.308073909	0.308073909	0.57	0.736	1.51E-93
NR4A1	7.87E-55	-0.306736392	0.306736392	0.537	0.743	2.08E-50
REL	1.20E-92	0.306195773	0.306195773	0.395	0.289	3.17E-88
STX10	2.41E-201	-0.30609607	0.30609607	0.212	0.523	6.36E-197
LCN2	1.65E-54	0.305524936	0.305524936	0.377	0.166	4.36E-50
DDT	7.58E-141	-0.304978098	0.304978098	0.466	0.739	2.00E-136
CYBA	5.36E-156	0.304451069	0.304451069	0.448	0.182	1.41E-151
PRDX5	1.29E-216	-0.303445541	0.303445541	0.94	0.982	3.41E-212
ADH5	3.15E-168	-0.302585547	0.302585547	0.386	0.69	8.30E-164
RP11-259K15.2	6.58E-133	-0.302121546	0.302121546	0.269	0.528	1.73E-128
EIF4EBP3	3.35E-198	-0.302101143	0.302101143	0.123	0.416	8.84E-194
MT-CO2	1.37E-87	0.300427646	0.300427646	0.958	0.993	3.61E-83
GALE	3.40E-172	-0.299143329	0.299143329	0.284	0.575	8.98E-168
S100A11	1.99E-142	0.299128239	0.299128239	0.975	0.961	5.24E-138
EBP	1.71E-164	-0.298921715	0.298921715	0.271	0.561	4.51E-160
EEF1A1	6.73E-126	-0.298853929	0.298853929	1	1	1.78E-121
CALM2	9.06E-144	0.298705612	0.298705612	0.927	0.896	2.39E-139
CD81	5.30E-118	0.298597628	0.298597628	0.685	0.612	1.40E-113
MVD	4.41E-166	-0.297909072	0.297909072	0.234	0.519	1.16E-161
CTSE	1.93E-97	0.297353369	0.297353369	0.35	0.184	5.08E-93
BNIP3L	4.55E-145	-0.297044537	0.297044537	0.533	0.792	1.20E-140
ACADL	2.39E-159	-0.296345995	0.296345995	0.254	0.544	6.31E-155
LSS	1.83E-182	-0.296019599	0.296019599	0.177	0.466	4.82E-178
FCHO2	1.26E-165	-0.295754129	0.295754129	0.24	0.523	3.31E-161
SOD2	3.32E-53	0.293761604	0.293761604	0.676	0.716	8.76E-49
SYNE1	5.72E-84	0.293424917	0.293424917	0.621	0.539	1.51E-79
LDLR	1.14E-79	-0.292955617	0.292955617	0.595	0.779	3.02E-75
RPS13	3.30E-125	-0.292776355	0.292776355	0.985	0.991	8.69E-121
MAP1LC3A	2.86E-159	-0.292540907	0.292540907	0.365	0.654	7.55E-155
USP54	1.81E-157	-0.292494638	0.292494638	0.219	0.501	4.77E-153
RGS16	2.95E-72	-0.291943826	0.291943826	0.356	0.504	7.78E-68
PSAP	6.87E-126	0.291871717	0.291871717	0.735	0.593	1.81E-121
ACSL4	3.07E-87	0.291410804	0.291410804	0.588	0.49	8.10E-83
RPL29	1.42E-114	-0.290710217	0.290710217	0.979	0.985	3.75E-110
TM7SF2	1.24E-139	-0.29060958	0.29060958	0.329	0.589	3.27E-135
BEX2	6.20E-160	-0.289584362	0.289584362	0.344	0.626	1.63E-155
CDKN1A	3.77E-74	0.286636984	0.286636984	0.394	0.246	9.93E-70
C7orf55	3.97E-169	-0.286260353	0.286260353	0.307	0.599	1.05E-164
LPCAT1	4.14E-106	0.285760861	0.285760861	0.909	0.921	1.09E-101
PFN1	6.78E-147	0.285402435	0.285402435	0.963	0.948	1.79E-142
ABCA3	4.74E-85	0.284895184	0.284895184	0.83	0.882	1.25E-80
SDCBP	4.79E-123	0.284359615	0.284359615	0.498	0.331	1.26E-118
RAB20	2.45E-172	-0.284343489	0.284343489	0.149	0.429	6.46E-168
EIF3L	8.96E-125	-0.284109157	0.284109157	0.51	0.791	2.36E-120
EBPL	1.70E-157	-0.283651074	0.283651074	0.389	0.674	4.47E-153
MAOA	5.88E-119	-0.282969219	0.282969219	0.618	0.832	1.55E-114
KLF13	1.34E-142	-0.282462942	0.282462942	0.248	0.509	3.54E-138
NECAB1	7.54E-182	-0.27960846	0.27960846	0.138	0.426	1.99E-177
KLHL24	3.33E-144	-0.279273623	0.279273623	0.239	0.525	8.79E-140
FAM46B	1.98E-174	-0.277521587	0.277521587	0.072	0.316	5.23E-170
PPP1R15A	9.11E-66	-0.277495421	0.277495421	0.425	0.605	2.40E-61
DYNLL1	6.90E-107	0.277481837	0.277481837	0.684	0.53	1.82E-102
MT-ND5	7.66E-87	0.276207942	0.276207942	0.951	0.982	2.02E-82
HSBP1	1.07E-112	0.276055108	0.276055108	0.606	0.504	2.81E-108
SCD	3.49E-73	-0.275761106	0.275761106	0.738	0.89	9.22E-69
XIST	3.82E-94	-0.275268712	0.275268712	0.075	0.302	1.01E-89
IMPDH2	1.90E-153	-0.275077925	0.275077925	0.27	0.547	5.00E-149
RPS15A	3.51E-103	-0.275030646	0.275030646	0.982	0.987	9.26E-99
SMAGP	2.90E-145	-0.274818041	0.274818041	0.297	0.576	7.64E-141
PCYT2	8.59E-185	-0.274728546	0.274728546	0.131	0.414	2.26E-180
C5orf38	6.45E-143	-0.274502025	0.274502025	0.348	0.618	1.70E-138
HRSP12	4.01E-181	-0.274338275	0.274338275	0.133	0.406	1.06E-176
NGFRAP1	6.31E-114	-0.273888874	0.273888874	0.684	0.852	1.67E-109
NECAB3	2.13E-153	-0.273057742	0.273057742	0.297	0.577	5.61E-149
HLA-DPB1	7.72E-92	0.272695982	0.272695982	0.864	0.73	2.04E-87
RPL24	4.72E-127	-0.272612711	0.272612711	0.978	0.986	1.25E-122
STARD3NL	1.50E-146	-0.272364817	0.272364817	0.325	0.595	3.97E-142
PCSK9	6.20E-188	-0.272184112	0.272184112	0.085	0.347	1.64E-183
HIST1H1C	2.71E-102	-0.271888808	0.271888808	0.198	0.386	7.15E-98
LGALS1	3.44E-148	0.271706569	0.271706569	0.282	0.059	9.07E-144
RPS25	1.67E-131	-0.271638336	0.271638336	0.975	0.984	4.39E-127
BAIAP2	2.54E-129	-0.271540114	0.271540114	0.312	0.565	6.69E-125
ITGB6	2.84E-97	0.271453154	0.271453154	0.694	0.629	7.49E-93
JAK1	2.99E-109	-0.270845812	0.270845812	0.5	0.715	7.89E-105
HMGCR	1.88E-129	-0.270757735	0.270757735	0.227	0.482	4.96E-125
CLU	9.25E-82	0.270649874	0.270649874	0.343	0.158	2.44E-77
PHYHD1	1.17E-164	-0.269734676	0.269734676	0.214	0.499	3.08E-160
RPS23	8.51E-114	-0.269211519	0.269211519	0.985	0.993	2.24E-109
HLA-A	3.37E-80	0.269106073	0.269106073	0.92	0.808	8.90E-76
IL34	1.28E-188	-0.268982384	0.268982384	0.043	0.31	3.37E-184
ACSS2	4.65E-124	-0.268980123	0.268980123	0.331	0.59	1.23E-119
RPL9	6.66E-130	-0.268697981	0.268697981	0.972	0.985	1.76E-125
RRBP1	2.16E-83	0.268274281	0.268274281	0.567	0.486	5.69E-79
ELOVL5	2.81E-120	-0.268094	0.268094	0.311	0.556	7.42E-116
MTCH1	2.80E-130	-0.267980004	0.267980004	0.445	0.705	7.40E-126
TFCP2L1	3.91E-96	-0.267417853	0.267417853	0.289	0.534	1.03E-91
UQCR10	4.27E-94	0.267393629	0.267393629	0.902	0.907	1.13E-89
MLX	1.29E-152	-0.267218313	0.267218313	0.238	0.522	3.40E-148
EIF3E	1.42E-105	-0.266219056	0.266219056	0.574	0.816	3.74E-101
AP000769.1	2.18E-48	0.266048775	0.266048775	0.292	0.243	5.74E-44
MPC1	6.48E-135	-0.265941232	0.265941232	0.294	0.559	1.71E-130
VSIG10	1.46E-185	-0.264972335	0.264972335	0.089	0.359	3.84E-181
SEC11A	3.25E-124	-0.264617596	0.264617596	0.496	0.774	8.57E-120
RPL7A	1.67E-111	-0.264111885	0.264111885	0.987	0.995	4.40E-107
1-Mar	1.84E-166	-0.263698833	0.263698833	0.166	0.448	4.86E-162
HIF1A	1.36E-92	0.263536046	0.263536046	0.472	0.344	3.58E-88
BCAT2	1.76E-140	-0.263371619	0.263371619	0.29	0.555	4.63E-136
CIART	4.27E-170	-0.26172065	0.26172065	0.039	0.267	1.13E-165
RPS18	8.63E-103	-0.261530279	0.261530279	0.988	0.993	2.28E-98
MIF	2.44E-86	0.26133172	0.26133172	0.936	0.938	6.43E-82
SFTPB	9.83E-126	-0.261245638	0.261245638	1	1	2.59E-121
BCKDHA	5.73E-179	-0.260608186	0.260608186	0.1	0.374	1.51E-174
AES	8.95E-109	0.260207515	0.260207515	0.508	0.366	2.36E-104
COBLL1	8.12E-127	-0.260112584	0.260112584	0.361	0.631	2.14E-122
HYI	4.99E-126	-0.259510103	0.259510103	0.427	0.68	1.32E-121
ECHDC1	6.50E-120	-0.25797734	0.25797734	0.389	0.643	1.71E-115
ESD	9.14E-132	-0.257878294	0.257878294	0.381	0.671	2.41E-127
EIF3G	1.10E-115	-0.255524665	0.255524665	0.443	0.706	2.91E-111
CEACAM6	5.09E-27	0.255446914	0.255446914	0.322	0.279	1.34E-22
FTL	1.66E-56	0.255307276	0.255307276	1	1	4.37E-52
BTF3	1.77E-119	-0.255242363	0.255242363	0.889	0.957	4.67E-115
SLC51B	2.74E-152	-0.25415904	0.25415904	0.032	0.231	7.23E-148
TOMM20	1.41E-117	-0.253582514	0.253582514	0.561	0.796	3.72E-113
SARS	5.97E-115	-0.253233784	0.253233784	0.328	0.595	1.58E-110
SCNN1A	3.85E-113	-0.253121242	0.253121242	0.426	0.661	1.02E-108
JUN	4.92E-40	-0.252639017	0.252639017	0.836	0.916	1.30E-35
CDC42	1.56E-99	0.252062922	0.252062922	0.573	0.432	4.12E-95
EIF3H	3.26E-105	-0.251566236	0.251566236	0.513	0.784	8.59E-101
AC090616.2	2.18E-149	-0.251565322	0.251565322	0.132	0.363	5.76E-145
RPS6KA2	3.90E-114	-0.251311599	0.251311599	0.375	0.631	1.03E-109
