## Supplementary material for "Single-cell RNA-sequencing reveals profibrotic roles of distinct epithelial and mesenchymal lineages in pulmonary fibrosis": B_Cells_disease_vs_control_.csv

	p_val	avg_logFC	pct.1	pct.2	p_val_adj
PCBP2	5.19777300259817e-36	-0.58098603770898	0.873	0.95	1.37101658489532e-31
CXCR4	4.21862108201496e-23	0.701984031497051	0.933	0.757	1.11274568280308e-18
MTRNR2L12	6.82535937914811e-23	-0.616751322406841	0.037	0.221	1.8003250434379e-18
RPS19	7.3328618777576e-23	-0.447924438490479	1	1	1.93418897749612e-18
JUNB	1.11914624894054e-17	0.613980630572703	0.971	0.936	2.95197206083047e-13
BTG1	1.20422746538932e-14	0.429462610725233	1	1	3.17639078545741e-10
KLF6	4.61552584351111e-13	0.560256212467273	0.946	0.843	1.21743725174292e-08
DNAJB1	1.35668185288711e-12	0.654885229621508	0.635	0.314	3.57851972336032e-08
RPS26	1.57139832045843e-12	-0.513633346566234	0.987	1	4.14487734987319e-08
DUSP1	3.14275028607824e-12	0.484199148650668	0.972	0.936	8.28963242958857e-08
HSP90AA1	5.32841999201204e-12	0.496792103864911	0.964	0.886	1.40547734129302e-07
SRGN	7.04548192662194e-12	0.549823128589763	0.884	0.793	1.85838676778507e-07
S100A10	1.60061306639509e-11	0.672396204173017	0.907	0.864	4.22193708523032e-07
RGS1	1.09127676709183e-10	0.692356751514758	0.48	0.15	2.87846072855811e-06
TSC22D3	1.09250998883657e-10	0.40687479690486	0.963	0.914	2.88171359755422e-06
CD52	1.38581066229755e-10	-0.35923163366231	0.972	0.993	3.65535278394224e-06
HSPA1A	1.58536162094416e-10	0.739360539340726	0.588	0.364	4.1817083475644e-06
ZFP36	1.77549368048613e-10	0.475037770519746	0.953	0.907	4.68321968101827e-06
PTPRCAP	1.92315350485753e-10	0.436084269149846	0.872	0.643	5.07270199976271e-06
LMNA	4.77990034762022e-10	0.556158889977913	0.412	0.214	1.26079431469179e-05
TIMP1	5.82986072455184e-10	0.688981573630189	0.464	0.421	1.53774236331504e-05
FOSB	1.12028257973601e-09	0.520028279733097	0.635	0.221	2.95496936056968e-05
PPDPF	2.13829475831572e-09	0.314201572059376	0.971	0.957	5.64018008400938e-05
PNRC1	2.62317703727529e-09	0.333145067860158	0.946	0.907	6.91915407122103e-05
HIST1H1C	1.23367725659067e-08	-0.306224446955418	0.126	0.271	0.000325407049970922
SYNGR2	1.97500884362536e-08	0.352265420392309	0.861	0.721	0.00052094808268306
FTH1	3.303113693446e-08	0.448143684599772	0.999	1	0.000871262298920253
SLC2A3	8.05789129458515e-08	0.416416337676927	0.779	0.514	0.00212542998677273
HSPA8	1.04611551269677e-07	0.312875111060756	0.953	0.914	0.00275933888784028
ZFP36L2	1.37530050370285e-07	0.381912713104507	0.923	0.857	0.003627630138617
RGS2	1.74763173485138e-07	0.466021874298367	0.501	0.25	0.00460972822701748
MCL1	2.98689396343685e-07	0.372916304568585	0.641	0.45	0.00787853020735737
FOS	3.02440020093974e-07	0.467703958488341	0.928	0.779	0.00797746041001876
PIM3	3.31477540699605e-07	0.29690140384015	0.309	0.121	0.00874338309103349
RPS2	3.86549950610352e-07	0.251687095903658	0.999	1	0.0101960280472493
HSP90AB1	4.61816625908025e-07	0.318277831007442	0.967	0.95	0.012181337141576
CREM	7.59034019988163e-07	0.370300199751444	0.372	0.207	0.0200210403452278
HSPA1B	8.54848822993611e-07	0.624727044362826	0.467	0.221	0.0225483474041025
RAN	9.41327889554488e-07	0.286396595036736	0.771	0.614	0.0248294057427787
UBC	1.09066522433384e-06	0.28335533939654	0.986	1	0.0287684766222536
RPL39	1.23995461185276e-06	-0.283872338599237	1	1	0.0327062827968403
CYTIP	1.43988295796089e-06	0.312234523007093	0.728	0.55	0.0379797927821344
PPP1R15A	1.66863963148058e-06	0.349298411660135	0.763	0.5	0.0440137075595632
PLPP5	2.69711029778611e-06	-0.295139317005341	0.161	0.336	0.0711416783247043
HSPE1	3.11629628130613e-06	0.330840891063341	0.712	0.614	0.0821985470120118
SYK	3.88174924891922e-06	-0.278427302291136	0.397	0.557	0.102388899938742
RILPL2	6.54256084060658e-06	0.274272975178969	0.413	0.229	0.17257312729268
NR4A1	6.55391002230994e-06	0.423725366425024	0.576	0.307	0.172872484658469
CTD-3252C9.4	6.70129076365588e-06	0.258618491563139	0.225	0.05	0.176759946472951
CD69	7.94154267176415e-06	0.42563203760855	0.851	0.75	0.209474071053123
CCL18	8.6697313286044e-06	0.68426664797131	0.128	0.036	0.228681503254598
SERTAD1	9.43048020688489e-06	0.285154910479704	0.376	0.214	0.248747776417003
CSTB	1.1117280411817e-05	0.393014452737001	0.777	0.721	0.293240505422496
SAMSN1	1.12816864465653e-05	0.334949727587467	0.516	0.314	0.297577043401053
ADGRE5	1.21304207898346e-05	0.317802330291836	0.438	0.279	0.319964109173466
EZR	1.25121938325335e-05	0.311958742321537	0.811	0.679	0.330034136720737
CD79B	1.29574998865555e-05	-0.263123938770523	0.646	0.743	0.341779974507675
RASSF6	1.30057213952173e-05	0.283150232227326	0.139	0.014	0.343051913241646
TUBA1B	1.61237320246396e-05	0.277710832307501	0.765	0.671	0.425295679613919
KDM6B	1.78308225769393e-05	0.263940965498815	0.308	0.1	0.470323607111929
MYADM	1.90306743890427e-05	0.303960856682986	0.272	0.114	0.50197209835978
NR4A2	1.99747139248092e-05	0.395931803546893	0.712	0.464	0.526873029194693
S100A11	2.16618188341322e-05	0.402604510961011	0.869	0.786	0.571373795387906
CTSB	2.27091638134977e-05	0.382136355290768	0.683	0.636	0.59899961390863
SOCS3	2.66809430369074e-05	0.258905425880626	0.225	0.086	0.703763234484507
MT2A	2.91931665036411e-05	0.452495008538717	0.651	0.629	0.770028152866542
RGCC	3.03146367281726e-05	0.363627269953594	0.47	0.35	0.79960917297901
SCIMP	3.20664564535925e-05	-0.256383653408008	0.3	0.443	0.845816921876409
RALGPS2	3.33981854172877e-05	-0.296394336284088	0.445	0.614	0.880943936751799
YPEL5	3.43695514875899e-05	0.284829493747046	0.54	0.379	0.906565659588159
MARCKSL1	3.91095238611671e-05	0.311842621591761	0.435	0.307	1
CCL2	4.26048683686055e-05	0.513230931478251	0.102	0.007	1
VIM	4.39070379631246e-05	0.364769306070061	0.981	0.971	1
SFPQ	4.43811894177665e-05	0.262017992974358	0.572	0.386	1
KLF2	4.53735639160774e-05	0.341426739164367	0.692	0.5	1
CMTM6	5.62369218158178e-05	0.262633503867816	0.572	0.386	1
MT1X	8.52739870833755e-05	0.311096162617885	0.142	0.071	1
HSPD1	0.000130220713293949	0.271058186462297	0.562	0.4	1
NEAT1	0.00016531144069028	-0.305447306297735	0.838	0.814	1
CTSL	0.000177560987382331	0.425940950264645	0.187	0.114	1
SKIL	0.000277208236268416	0.257271312865809	0.45	0.286	1
YBX3	0.000305724514117034	-0.265344430981115	0.193	0.336	1
LGALS3	0.000325848844896784	0.359880246447791	0.686	0.621	1
CD83	0.000416836873082503	0.330285443206137	0.826	0.679	1
TUBA1A	0.00042151563642858	0.263259004777594	0.532	0.321	1
FABP5	0.000432667342239174	0.32195600308439	0.517	0.514	1
YWHAH	0.000573913415391084	0.257940003179184	0.425	0.321	1
DDIT4	0.000581726437580763	0.268021350631026	0.643	0.521	1
SCGB1A1	0.000583954890587072	0.414793607298858	0.387	0.386	1
CORO1B	0.000643315152715398	0.250404239256854	0.466	0.343	1
SGK1	0.000667635733782201	0.300770093116393	0.298	0.129	1
ANXA1	0.00093033019735898	0.280847557549896	0.615	0.6	1
IER2	0.000970569372367987	-0.251983832015207	0.744	0.757	1
CST3	0.0009761322708954	0.402057732561368	0.714	0.664	1
CDKN1A	0.00110799981828472	0.276410343684949	0.362	0.243	1
AREG	0.00121886318158105	0.484307092440062	0.418	0.2	1
S100A6	0.00148820157929029	0.308817324183033	0.942	0.943	1
ZNF331	0.00272173133395515	0.250001581711652	0.441	0.3	1
CCL4L2	0.00288995222328312	0.303293384421598	0.107	0.021	1
LGALS1	0.00686357565123019	0.259392120932366	0.706	0.7	1
FCER1G	0.0243333323706669	0.260348011562013	0.524	0.457	1
APOC1	0.028311066052638	-0.358861457322389	0.4	0.414	1
CST7	0.0311894143531776	0.256596209504776	0.151	0.114	1
LYZ	0.036784233320365	-0.286836855736599	0.572	0.493	1
C1QA	0.0422422979046731	-0.310883814750226	0.316	0.35	1
S100A9	0.043022204346343	-0.309483324736771	0.257	0.179	1
FN1	0.0456820544770253	0.269823904991373	0.112	0.036	1
IGKV4-1	0.0516401833035731	-0.632992296608396	0.102	0.121	1
NKG7	0.0686781335265821	0.404008343132823	0.148	0.129	1
IL32	0.098478553759717	-0.298088272180563	0.166	0.129	1
CCL4	0.0985224576441358	0.42254271585534	0.203	0.136	1
IGKV3-20	0.26789113886077	0.328166549646282	0.243	0.107	1
IGLV2-14	0.274330687042105	0.370637686350441	0.106	0.064	1
