## Supplementary material for "Single-cell RNA-sequencing reveals profibrotic roles of distinct epithelial and mesenchymal lineages in pulmonary fibrosis": Basal_disease_vs_control_.csv

	p_val	avg_logFC	pct.1	pct.2	p_val_adj
FTL	3.3355644956232e-20	-0.663501305496544	0.997	1	8.79821847010532e-16
RBM3	3.71049586943847e-20	-0.548514047287637	0.693	0.846	9.78717495481785e-16
SAT1	3.48032029131329e-19	0.870642504097781	0.994	0.954	9.18004083239706e-15
FTH1	4.09907882610158e-18	-0.472168489173957	1	1	1.08121402196081e-13
APOD	2.95764459734739e-17	-1.41550925265357	0.297	0.677	7.80137915442322e-13
ADH1C	3.0039543675886e-16	-0.877477778712722	0.311	0.708	7.92353043538844e-12
RPS4Y1	3.51548853832248e-16	0.853236104685104	0.785	0.215	9.27280411753321e-12
MT-CO3	6.40766858622947e-16	0.530956855257928	0.996	1	1.69015074298975e-11
CLU	6.96512575034369e-16	-1.05934171770849	0.756	0.815	1.83719121916815e-11
TTC32	2.32025604954293e-15	-0.334592419036509	0.131	0.477	6.12013938187938e-11
S100A2	3.92799384742131e-15	1.09898687372782	0.946	0.831	1.03608693713432e-10
S100A11	8.15606405962993e-15	0.555712688836844	0.992	0.969	2.15132501700859e-10
MMP7	1.60185490272727e-13	1.31722096490405	0.466	0.123	4.22521267692372e-09
LGALS7B	5.4434801261989e-13	1.09407059415816	0.674	0.4	1.43582675288748e-08
IGFBP2	8.41070255216592e-13	-0.672518532982108	0.932	0.877	2.21849101218481e-08
MT-ATP6	2.94229743961295e-12	-0.496245211815393	0.996	1	7.76089795646709e-08
SEPP1	3.86553833207266e-12	-0.552547452380323	0.505	0.785	1.01961304585081e-07
HOPX	1.83810728040904e-11	-1.08528962460079	0.446	0.631	4.84837557353493e-07
NEDD4L	2.35198048701194e-11	-0.566841370191857	0.393	0.615	6.20381893059139e-07
SFN	2.58541458785407e-11	0.737737966480577	0.798	0.492	6.81954805838267e-07
BNIP3	5.80306568393305e-11	-0.487000730683098	0.358	0.569	1.53067463545102e-06
SOD3	6.12930807942412e-11	-0.793163907062339	0.445	0.646	1.6167275921097e-06
MACROD2	1.87989754580427e-10	-0.827277390399252	0.24	0.523	4.95860575656793e-06
C4BPA	2.77524345802652e-10	-0.682397833165635	0.066	0.292	7.32025966923656e-06
ABI3BP	1.1766982060468e-09	-0.69355597937846	0.096	0.508	3.10377685808965e-05
HMGB3	2.02785635366714e-09	-0.685090686302382	0.649	0.754	5.34887670406783e-05
CD44	2.42355950139119e-09	0.568287136005496	0.651	0.262	6.39262289681953e-05
MGST1	2.8760372639636e-09	-0.406759172411706	0.923	0.954	7.58612349115679e-05
PCBP2	3.23905294238321e-09	-0.360618033787014	0.895	0.938	8.5436499461242e-05
KIAA1324	3.58614737945093e-09	-0.491309096928147	0.309	0.631	9.45918094277773e-05
MAOA	5.3236061721607e-09	-0.392498985720729	0.41	0.708	0.000140420760003083
PRDX6	6.01402838197008e-09	-0.381040892398831	0.781	0.923	0.000158632026631225
DDT	6.18070538532468e-09	-0.371526761658675	0.411	0.631	0.000163028465948709
ALPL	6.67453184057659e-09	-0.533526576605877	0.086	0.385	0.000176054126358889
AKR1C3	8.45331996005476e-09	-0.528791133833515	0.338	0.446	0.000222973220586364
AQP3	1.04525257331822e-08	0.620241883790144	0.957	0.877	0.000275706271264148
PGD	1.13450981545099e-08	-0.3553195533122	0.285	0.585	0.000299249654021508
NEAT1	1.17406105249643e-08	0.588888482473169	0.953	0.8	0.000309682083816984
DSTN	1.20384959063368e-08	-0.340481312545616	0.927	0.985	0.000317539406521446
BLVRB	1.34930864190934e-08	-0.387572725344253	0.516	0.754	0.000355907140476426
TM4SF1	2.45783563568311e-08	0.770884782415035	0.588	0.2	0.000648303305624134
PCBP1	3.89571331629727e-08	-0.394839178240249	0.656	0.846	0.00102757230143973
CRIP1	4.67288115805927e-08	0.612738154785773	0.752	0.446	0.00123256586306129
S100A10	5.15393142139167e-08	0.594898143152304	0.953	0.8	0.00135945249102048
RPL17	5.47628295550673e-08	0.494602423601914	0.966	0.954	0.00144447915517401
SLC40A1	5.82731713889105e-08	-0.406897614426514	0.271	0.523	0.00153707144172529
KRT19	6.49976294650582e-08	0.591969942863	0.972	0.908	0.00171444247239984
CIRBP	7.18100682056503e-08	-0.318273614505916	0.942	0.954	0.00189413416906044
FAM195B	7.53379168420271e-08	-0.291912203056983	0.209	0.462	0.00198718823254215
ZBTB16	9.84892103828285e-08	-0.263495203874947	0.082	0.354	0.00259784990226787
SERPINA1	1.0228248147442e-07	0.662394141576844	0.5	0.231	0.00269790501385078
GPC3	1.07653876982673e-07	-0.724736222053243	0.187	0.492	0.00283958631317197
CBR1	1.08853322199668e-07	-0.447996875498827	0.565	0.677	0.00287122407966064
ITGA2	1.15004150427695e-07	0.507864292077132	0.67	0.385	0.0030334644758313
TKT	1.82875447136493e-07	-0.399565142054829	0.678	0.846	0.00482370566911928
PDLIM1	2.21124401352693e-07	0.437344650190713	0.847	0.631	0.00583259833447998
NGFRAP1	2.253465240658e-07	-0.371555099903973	0.746	0.846	0.00594396526528362
PHYHD1	2.54486157005949e-07	-0.321556613556058	0.396	0.569	0.00671258136334592
NPC2	2.62845863714809e-07	0.554788223190066	0.943	0.938	0.00693308534720551
FKBP8	3.66662551631441e-07	-0.311932023326679	0.445	0.692	0.00967145812438252
ICAM4	3.72456376779569e-07	-0.325029209413299	0.182	0.369	0.0098242818503147
SERPINF1	3.95741686722986e-07	-0.478447107732179	0.803	0.862	0.0104384784706922
TNC	5.06232591502528e-07	0.582213872987378	0.402	0.046	0.0133528970660622
EFEMP1	5.65815849439873e-07	-0.454104018996311	0.433	0.738	0.0149245246606755
VAT1	6.26190544306663e-07	-0.272260670659479	0.133	0.338	0.0165170279871769
FXYD3	6.45266069889021e-07	0.40336977988862	0.883	0.815	0.0170201831254627
FHL2	6.49683652870089e-07	0.465946189965049	0.68	0.354	0.0171367057117543
STARD7	8.36571320398129e-07	-0.362948009165955	0.383	0.677	0.0220662417181414
RHOA	9.47769681798016e-07	-0.276955685149006	0.909	0.969	0.0249993208967863
AREG	1.00330750613541e-06	0.855719504978859	0.262	0.077	0.0264642420893336
CAV1	1.04324673369474e-06	-0.798383210553483	0.409	0.554	0.0275177190946663
RPS4X	1.33732857092593e-06	-0.283824520952081	0.999	1	0.0352747157153132
DCXR	1.59304966645707e-06	-0.323242441298503	0.517	0.692	0.0420198710521381
RPL41	1.79585868895488e-06	0.373850367060137	0.996	1	0.0473693646385629
IGFBP5	1.97429703291092e-06	-0.750867224763019	0.114	0.477	0.0520760328370914
MFAP2	1.98532275539339e-06	-0.312358125570465	0.105	0.308	0.0523668583190115
ANXA2	2.11677202941019e-06	0.403188795474203	0.986	0.938	0.0558340958197526
NRP2	2.20410382779645e-06	0.496415070591299	0.364	0.077	0.0581376466657869
BHLHE40	2.45965407637206e-06	0.511013178567709	0.593	0.215	0.0648782955724658
UBL3	2.81265134849697e-06	-0.274111804260667	0.277	0.523	0.0741893046193046
SPTSSA	3.36296774765816e-06	-0.354594691169005	0.569	0.708	0.0887050002799794
PSIP1	3.7616199263966e-06	-0.280848143029819	0.276	0.508	0.0992202487985631
SELENBP1	4.36999556901402e-06	-0.357300049376451	0.376	0.585	0.115267373123883
RP11-290D2.6	4.5315226765601e-06	-0.321271307842094	0.028	0.185	0.119527973639626
LMNA	4.62517800436461e-06	0.49290574333862	0.804	0.692	0.121998320221125
DSC3	5.23631066861072e-06	0.411745174320177	0.45	0.185	0.138118166505945
TNNC1	5.47965511481983e-06	-0.277745042792203	0.066	0.231	0.144536862963603
SCNN1B	5.81901458551142e-06	-0.332666142282927	0.306	0.431	0.153488147722035
COL17A1	7.03806397773074e-06	0.417935577133016	0.375	0.077	0.185643013540604
PERP	7.15030318186153e-06	0.333295993495796	0.964	0.954	0.188603547027962
PEBP1	7.3004636087091e-06	-0.278491296828131	0.858	0.877	0.19256432860692
GRINA	7.52843094619989e-06	-0.34715180180317	0.549	0.692	0.198577423067915
PMM1	7.75984497380321e-06	-0.276201582411472	0.196	0.354	0.204681430874007
CRIP2	7.92502087767371e-06	0.392083415613622	0.725	0.508	0.209038275690399
BPIFB1	1.18850519258958e-05	1.2039490723347	0.174	0.031	0.313492014649354
EEF2	1.18973401416149e-05	-0.254428170869049	0.984	1	0.313816140915377
SFTPC	1.23675425414966e-05	1.11111089318222	0.51	0.785	0.326218669617057
MT-ND3	1.2956495049447e-05	0.369319811750633	0.997	1	0.341753469919264
EID1	1.39138400231718e-05	-0.291837483117614	0.772	0.846	0.367005358291202
LY6E	1.58792840238699e-05	0.334324122874989	0.92	0.769	0.418847874697616
CST3	1.7988457466657e-05	-0.327335172238623	0.945	1	0.474481542598012
ITM2B	1.94238271372971e-05	0.266593614885394	0.997	1	0.512342288400485
TMSB4X	2.1262393324914e-05	-0.389487067283556	0.98	1	0.560838148731257
H1F0	2.22643868888213e-05	-0.383123195289861	0.451	0.508	0.58726773296644
DST	2.61596509025614e-05	0.478637727124898	0.631	0.415	0.690013111856863
HSPB1	2.79225325643463e-05	0.396699284286462	0.962	0.908	0.736512641449763
LY6D	2.80303448415612e-05	0.915469339110989	0.211	0.015	0.739356405885859
SERPINB5	3.14605540383533e-05	0.405081836937005	0.398	0.154	0.829835033869645
GLTSCR2	3.22438323930816e-05	-0.275331169494222	0.735	0.892	0.850495567032313
SEC11C	3.55169602991914e-05	-0.763937710431831	0.308	0.508	0.936830861811772
IGFBP4	3.67626596898078e-05	0.373835283772517	0.661	0.431	0.969688674638061
NAPSA	3.77129665875967e-05	0.531904397153232	0.214	0.046	0.994754919681038
TMPRSS4	3.94237440122013e-05	0.371596021336127	0.501	0.262	1
SDPR	4.30709035559596e-05	-0.430205036542255	0.36	0.631	1
PLD3	4.42488317428091e-05	-0.310883595395838	0.465	0.662	1
ITGB4	4.54689905426754e-05	0.331986801772121	0.582	0.354	1
SERPING1	4.56870351030508e-05	-0.337882744369469	0.275	0.492	1
CTSB	4.61625509767439e-05	0.361905659161571	0.874	0.708	1
C16orf89	5.11235419703162e-05	-0.38727865094131	0.249	0.4	1
LGALS7	5.35915971216088e-05	0.661717333090386	0.567	0.462	1
SMDT1	5.88500951468472e-05	-0.255613394973314	0.595	0.785	1
CYB5A	6.54106510648928e-05	-0.387112141113061	0.973	0.985	1
TPPP3	8.69195643753708e-05	0.378007903733629	0.319	0.123	1
METTL7A	8.76022983641335e-05	-0.260252507690575	0.371	0.569	1
SEMA4B	8.85462490553765e-05	0.310964948104134	0.335	0.092	1
C19orf33	9.13119285415779e-05	0.373006685598225	0.855	0.723	1
TSPAN1	0.000114240218969963	0.414733430328287	0.544	0.246	1
PDLIM4	0.000115113233805936	0.323148837868853	0.424	0.231	1
PEG10	0.000126293514018565	-0.3604430973998	0.06	0.2	1
SEPW1	0.00013045077300543	0.267486743873899	0.976	0.938	1
SLC1A5	0.000137080875959465	-0.269298341066144	0.467	0.615	1
TNS4	0.000145001442749853	0.346682046533192	0.494	0.277	1
ANXA8	0.000173876333227208	0.303989954823085	0.453	0.231	1
SYT8	0.000184068144761345	0.443061865059704	0.696	0.538	1
ABLIM1	0.000200540088300989	0.315718209524346	0.496	0.308	1
TXNDC17	0.000214675504468147	0.326495025613214	0.637	0.492	1
LMO4	0.000216530688676498	-0.335114680440207	0.52	0.677	1
NKX2-1	0.000229187225105702	-0.327775785944232	0.518	0.692	1
KRT5	0.0002312678232443	0.506673995970478	0.787	0.523	1
EIF5A	0.000269924207165386	-0.304419621527247	0.472	0.692	1
SFTPB	0.000281041966718096	-1.01295429856266	0.534	0.662	1
GLUL	0.000284103827681906	-0.315415051777914	0.841	0.923	1
AKR1C2	0.000287023895123806	-0.597745776526402	0.274	0.338	1
IFI6	0.00028777312995202	-0.545749705513488	0.137	0.154	1
PGC	0.00028971980617475	-0.624491293886411	0.06	0.262	1
DDIT4	0.000318744145493424	0.553826931825425	0.731	0.769	1
SLC4A4	0.000380948771018354	0.287305684516844	0.323	0.154	1
WFDC2	0.000390145243360765	0.436834068746323	0.939	0.8	1
FAT2	0.00041283456675796	0.276475732671981	0.267	0.046	1
SERPINB1	0.000424059119663291	0.456043935873419	0.498	0.4	1
CYP4B1	0.000426572190331664	-0.343449769398391	0.822	0.846	1
MGST2	0.000446942376504401	0.266171563262991	0.442	0.2	1
NUCB2	0.000452329603682698	-0.284014655805798	0.282	0.323	1
CD99	0.000459621338493192	0.272501594578415	0.728	0.585	1
TIMP1	0.000471147272753076	0.315658074283336	0.815	0.662	1
TUBA1B	0.000505283885645316	-0.339642540830946	0.575	0.708	1
LAD1	0.000544146493299552	0.262043646648152	0.292	0.108	1
CTGF	0.000581074246246649	-0.886652154988764	0.195	0.446	1
LAMC2	0.000634441939962003	0.30488795438545	0.241	0.077	1
HLA-C	0.000637621960166668	-0.256782882683875	0.924	0.954	1
ALCAM	0.000703212053267411	-0.277124502902603	0.55	0.677	1
STAT3	0.000754688539878515	0.302811191959929	0.494	0.338	1
SCGB1A1	0.000784853592183052	0.970194641778394	0.719	0.385	1
EPAS1	0.000818576154277696	-0.305439842625413	0.524	0.662	1
HBB	0.000919664028877481	-3.5728252001555	0.013	0.185	1
ATP1B1	0.00100877495709806	0.299734917749535	0.873	0.8	1
RARRES2	0.00105440733446989	-0.339106651092318	0.151	0.262	1
BACE2	0.00107168991273138	0.279784146195991	0.473	0.215	1
MPZL2	0.00111853667318917	0.286722899955795	0.741	0.631	1
LTBP4	0.00118119772952002	0.274265300399084	0.423	0.277	1
TNFSF10	0.00118947627853056	0.30906795283015	0.56	0.446	1
TNFRSF12A	0.00120068941392716	0.396943419945722	0.411	0.354	1
ALDH1A1	0.00120184696680662	-0.268330572565516	0.65	0.692	1
ALDH3A1	0.00120289098549459	-0.390603453913778	0.568	0.585	1
CAV2	0.00121664815085826	-0.260005008973211	0.494	0.692	1
ATP1B3	0.00125079248297715	0.281137875927567	0.453	0.246	1
ADGRF5	0.00134464373721341	-0.254557751984191	0.197	0.415	1
RAB11FIP1	0.00153900069121151	-0.287892977708831	0.199	0.338	1
CD109	0.0016008944402079	0.306328695821663	0.25	0.015	1
FAT1	0.00174149924067615	0.252688667094714	0.408	0.246	1
CP	0.00175401139149004	0.284825419490477	0.33	0.215	1
OCIAD2	0.00177759506757159	0.261802311257827	0.645	0.508	1
VIM	0.00190546293277465	-0.400678924188097	0.535	0.431	1
IGFBP6	0.00215532928959697	0.495233108135904	0.385	0.354	1
FGFBP1	0.00222706243662605	0.486538984784738	0.281	0.092	1
PHLDA1	0.002297271125586	0.291607766612773	0.172	0.062	1
STMN1	0.00276533095540829	-0.290508441195703	0.422	0.6	1
FOS	0.00280158023042281	0.44646895512687	0.897	0.862	1
KRT17	0.00282694609015008	0.4525833459949	0.89	0.754	1
CD74	0.00312715881109973	0.36464145996459	0.887	0.862	1
S100A4	0.00348178170770996	-0.253661917296389	0.454	0.431	1
IGFBP3	0.00368739959271611	0.434041931865975	0.258	0.138	1
FOLR1	0.00386350960879814	-0.315235569932195	0.572	0.662	1
IFITM3	0.00401727413751255	0.274405306246616	0.954	0.985	1
AGR3	0.00416323144191104	0.296411886377811	0.26	0.123	1
DSP	0.00423554317509846	0.256342397545124	0.606	0.446	1
CAPS	0.00449732740363751	-0.261215740840992	0.269	0.477	1
WSB1	0.00525142275573315	-0.278926577236349	0.666	0.831	1
RARRES3	0.00537656830341876	0.272460213475834	0.591	0.492	1
CHST9	0.00565359099676254	0.282831019103824	0.68	0.446	1
HLA-DRB1	0.00574567204892265	0.286222632645677	0.506	0.369	1
KRT4	0.00626644382536627	-0.465839811497477	0.173	0.277	1
MT1X	0.00701329916209467	0.371514970017515	0.843	0.738	1
MYADM	0.00958377615899767	0.254967812458563	0.295	0.231	1
DUSP6	0.00958641976132234	0.262170385344814	0.341	0.231	1
ALOX15	0.00993301918050268	-0.256219137213677	0.061	0.123	1
PCSK1N	0.0110178526385769	-0.697487838935362	0.087	0.154	1
CH25H	0.0134759509726175	-0.321364689111213	0.264	0.508	1
IER2	0.0156938866142041	-0.322889788721826	0.641	0.785	1
AKR1C1	0.015762718882216	-0.297339111956485	0.381	0.585	1
KLF4	0.0170675674646484	0.26225275688486	0.325	0.169	1
CLCA2	0.0202279328867176	0.286999764971298	0.335	0.123	1
KLK10	0.026214914607605	0.324363904847021	0.338	0.385	1
SERPINB4	0.0316935332448609	0.353575984215884	0.183	0.092	1
SCGB3A2	0.0418461935191989	-0.779881226126522	0.394	0.108	1
RNASE1	0.0676508774140877	-0.375337003690838	0.437	0.4	1
HSPA1B	0.0692111277039384	-0.25633190695132	0.507	0.538	1
XIST	0.0759840234396591	-0.269332515304818	0.102	0.323	1
RGCC	0.0790100417192555	-0.259035993304801	0.281	0.446	1
EGR1	0.0989414299107245	-0.27426052700652	0.587	0.692	1
SERPINB3	0.101537988156494	0.575735742150897	0.293	0.185	1
SFTPA1	0.104557435018601	0.33169885348824	0.267	0.2	1
CXCL8	0.104759215311941	0.472651305939099	0.203	0.231	1
SCGB3A1	0.121683970580601	0.410460405730547	0.788	0.662	1
SLPI	0.146930197018391	-0.250308218597219	0.867	0.785	1
GDF15	0.166106752995389	-0.274975958723831	0.435	0.492	1
MGP	0.362120204213601	-0.281389962472718	0.168	0.138	1
CXCL2	0.36220408556415	0.30813398168706	0.23	0.2	1
MMP1	0.986040055229779	1.42926156933009	0.255	0	1
KRT6A	0.98642350097183	1.03330411199704	0.205	0	1
TMEM45A	0.986797012611394	0.716455947185413	0.338	0	1
EDN2	0.987113205883885	0.506097958168175	0.128	0	1
C8orf4	0.987139155636118	0.491165485063439	0.214	0	1
CXCL14	0.987245236321302	0.433663860027823	0.111	0	1
CEMIP	0.987528863478462	0.306199969401506	0.157	0	1
