## Supplementary material for "Single-cell RNA-sequencing reveals profibrotic roles of distinct epithelial and mesenchymal lineages in pulmonary fibrosis": cDCs_disease_vs_control_.csv

	p_val	avg_logFC	pct.1	pct.2	p_val_adj
JUN	2.58080184099768e-33	-1.13853491392941	0.677	0.914	6.80738101599958e-29
S100A11	7.89977435569275e-28	0.607316062995817	0.992	0.98	2.08372348180108e-23
DUSP1	1.12242922135675e-27	-0.774651125962206	0.932	0.974	2.96063155717269e-23
IER2	4.4700303024621e-27	-0.842656896576754	0.686	0.914	1.17905989288043e-22
PFN1	3.94401135638942e-24	0.469788700843898	0.999	0.993	1.04031187547484e-19
HSP90AA1	7.14246579668032e-24	-0.670635784058947	0.944	0.94	1.88396820319037e-19
HSPE1	8.21476033882309e-24	-0.64634368159735	0.634	0.788	2.16680733457137e-19
RHOB	1.18020760327042e-22	-0.990527068401654	0.497	0.682	3.11303359514639e-18
MYL6	2.68077145137317e-22	0.481912953328138	0.996	0.98	7.07107085728701e-18
LMNA	1.11817591641651e-21	0.903137148648175	0.674	0.464	2.94941261473183e-17
GLO1	1.2251619783184e-21	-0.422465541021559	0.264	0.49	3.23160975021045e-17
H3F3B	2.23486077527886e-20	-0.405663970668011	0.997	1	5.89489226695304e-16
PCBP2	4.02487630986204e-20	-0.438119976003865	0.824	0.94	1.06164162425231e-15
HSPA1A	8.49705817904093e-20	-1.39371525561302	0.53	0.781	2.24126903588563e-15
CFL1	1.64071504156009e-19	0.377183830504995	0.996	0.993	4.32771406512304e-15
C15orf48	2.08770816783272e-19	1.08353489369879	0.648	0.384	5.50674783429236e-15
GNG5	2.28746648190884e-19	0.427773491970928	0.963	0.907	6.03365033933096e-15
ZFAS1	3.89998053201168e-19	-0.496336743383953	0.79	0.927	1.02869786492872e-14
DNAJB1	8.23843343369516e-19	-1.08869194611951	0.42	0.636	2.17305158680577e-14
S100A10	1.22920988397984e-18	0.645268816004169	0.981	0.987	3.24228691097363e-14
CD74	1.5447191093122e-18	0.314763734823791	1	1	4.07450559463278e-14
HSPA1B	3.49584829362273e-18	-1.41099299792686	0.347	0.722	9.22099904408867e-14
TIMP1	7.5811215746398e-18	0.829140308661815	0.817	0.669	1.99967243774274e-13
SH3BGRL3	8.49181986045508e-18	0.510079898792823	0.989	0.993	2.23988732459224e-13
LPAR6	1.13630388645489e-17	-0.412114644515787	0.164	0.437	2.99722876130208e-13
CRIP1	1.58294031486976e-17	0.735901059647062	0.92	0.881	4.17532166853197e-13
HLA-DQB2	3.36415254240689e-17	1.17186697495942	0.56	0.43	8.87362516110665e-13
NR4A1	1.02164205976838e-16	-0.696728866858486	0.651	0.795	2.69478526105105e-12
HSPH1	1.13879690083886e-16	-0.617068167760265	0.322	0.53	3.00380458534265e-12
FOS	2.46879876337441e-16	-0.686753859528827	0.926	0.974	6.51195049815269e-12
EGR1	3.11141375778419e-16	-1.0702811466301	0.255	0.477	8.20697606890736e-12
DNAJB4	3.67364195835202e-16	-0.349010690467221	0.112	0.325	9.68996539354513e-12
HSD17B11	4.41494955102169e-16	-0.353953599777233	0.311	0.556	1.16453124307299e-11
HSPD1	5.54363604878101e-16	-0.491114537805212	0.619	0.735	1.46224488058697e-11
CLIC1	5.71940927137738e-16	0.376170241644787	0.973	0.94	1.50860858351121e-11
VIM	1.22900508661851e-15	0.504107930960092	0.996	1	3.24174671697365e-11
UBC	3.1349523923039e-15	-0.434497782829188	0.975	0.993	8.26906392518e-11
PPP1R15A	4.00653408520008e-15	-0.538701433020272	0.68	0.834	1.05680349565322e-10
CD1A	7.19600414441345e-15	1.00982567943149	0.387	0.119	1.89809001317194e-10
RALA	7.37337791786575e-15	0.494547426075471	0.669	0.411	1.94487589339545e-10
ELOVL5	1.35427239783459e-14	-0.354365337408938	0.404	0.636	3.5721643037683e-10
DBI	3.18237917629694e-14	0.491079832535875	0.921	0.808	8.39416155331843e-10
SERF2	3.8494692391314e-14	0.338290790410742	0.993	0.993	1.01537450120569e-09
HIST1H1D	1.91348406956977e-13	-0.33415911218777	0.112	0.318	5.04719693030419e-09
FLI1	1.92114686363951e-13	-0.253660419031615	0.194	0.424	5.06740908222193e-09
CST7	1.97205503999584e-13	0.651843508785689	0.748	0.556	5.20168957899702e-09
CALM1	2.88208035027972e-13	0.408667868143553	0.958	0.901	7.60206333993283e-09
CD163	3.76706679691338e-13	-0.784513131219007	0.154	0.517	9.93639209021842e-09
IFRD1	4.81050016025007e-13	-0.382458814014006	0.294	0.51	1.26886562726916e-08
SRSF7	5.71369265854249e-13	-0.426327962896436	0.588	0.755	1.50710071254375e-08
RSRP1	7.03065552816793e-13	-0.394051392125403	0.464	0.675	1.85447600866485e-08
IER5	7.96056464239503e-13	-0.385884952018245	0.357	0.563	2.09975813572454e-08
BTG2	8.25059974988479e-13	-0.586220492039311	0.593	0.748	2.17626069602711e-08
RBKS	1.05665986255106e-12	-0.508664334292403	0.19	0.384	2.78715171945093e-08
GSN	1.42206262576408e-12	0.455278798980875	0.92	0.887	3.75097458797791e-08
HDAC9	1.470821868397e-12	-0.275069938237465	0.217	0.417	3.87958684227076e-08
HIST1H2BJ	1.56646450512961e-12	-0.273435752098152	0.035	0.106	4.13186342518038e-08
CLEC2B	1.60006895246021e-12	-0.35493004640537	0.469	0.695	4.22050187590429e-08
CST3	2.9192227782287e-12	0.565359339999194	0.985	0.993	7.70003392213384e-08
TXNIP	3.13228832393042e-12	-0.615826722305466	0.674	0.848	8.26203691203127e-08
CD63	4.08924728954798e-12	0.409307338034883	0.904	0.848	1.07862075756407e-07
EEF2	4.88091685853389e-12	-0.318080023491607	0.913	0.974	1.28743943977549e-07
TXN	5.85095221965842e-12	0.697874633100967	0.813	0.755	1.5433056669793e-07
PSME2	6.55062148046457e-12	0.457613638008468	0.748	0.49	1.72785742790214e-07
MALAT1	9.83364197202815e-12	-0.463605174217641	0.998	1	2.59381974296187e-07
ANXA5	2.05841867848458e-11	0.364718600780167	0.909	0.848	5.42949094823877e-07
NFKBIZ	2.60997188301988e-11	-0.509240928929804	0.504	0.715	6.88432283584153e-07
CD1C	3.26477054511673e-11	0.624393826227547	0.68	0.384	8.61148526685439e-07
RAC1	3.5499130213311e-11	0.283093416617643	0.978	0.967	9.36360557636504e-07
GLTSCR2	3.76800117790741e-11	-0.312822370632976	0.565	0.695	9.93885670696638e-07
HLA-DPB1	4.43959324360346e-11	0.28025977540951	1	1	1.17103150986529e-06
EIF4A2	4.7216531835164e-11	-0.316313788001764	0.506	0.709	1.24543046021612e-06
CLEC7A	5.06581624823609e-11	-0.353249689742897	0.666	0.775	1.33621035179723e-06
EZR	5.48226156932781e-11	0.457109294028169	0.636	0.457	1.4460561341416e-06
SCGB3A1	6.34675497518712e-11	0.70306752310855	0.35	0.166	1.67408355980511e-06
PPIB	6.83518062019019e-11	0.34314847395039	0.934	0.854	1.80291559218757e-06
SOCS1	8.47656635140016e-11	-0.406971688583427	0.352	0.517	2.23586390650882e-06
WSB1	1.32229291102417e-10	-0.346919640587312	0.615	0.861	3.48781201140847e-06
PPDPF	1.48500186751306e-10	0.348951885408732	0.925	0.854	3.91698942593919e-06
LDHA	1.52505074466853e-10	0.398989585261609	0.884	0.834	4.02262634921219e-06
TPI1	1.53923863896776e-10	0.293601209302129	0.958	0.914	4.06004975800526e-06
CALR	1.70277576209181e-10	0.426628823578465	0.779	0.642	4.49141162766956e-06
EIF4A3	2.06624659714754e-10	-0.402756023496255	0.362	0.51	5.45013864929606e-06
FCGBP	2.63870571564738e-10	0.860956786280902	0.17	0.02	6.9601140661631e-06
MBNL1	2.79081371098967e-10	-0.330176749274996	0.642	0.821	7.36132932547745e-06
LGALS1	3.43528643735222e-10	0.442477284390522	0.943	0.934	9.06125503580394e-06
CXCR4	5.1493465173191e-10	-0.514019535024839	0.712	0.848	1.35824313087326e-05
RIPK2	6.05250676198787e-10	-0.343700425230507	0.408	0.523	1.59646970860954e-05
ATP5G3	6.2848597774176e-10	0.312952735966803	0.877	0.742	1.65775746348944e-05
CYBA	6.46316692617049e-10	0.299631755129641	0.99	0.987	1.70478954011599e-05
FLT3	6.47549972038082e-10	-0.381028003957888	0.267	0.543	1.70804256124485e-05
ATF3	6.54967485733185e-10	-0.543997838721171	0.57	0.762	1.72760773711842e-05
RGS2	7.12420395330598e-10	-0.541235495483245	0.62	0.881	1.87915127676352e-05
CD69	9.17009975351294e-10	-0.710505532118551	0.394	0.57	2.41879721198411e-05
C6orf48	9.19970037603936e-10	-0.271492116889581	0.287	0.503	2.4266049681879e-05
RPS27	9.42157684165467e-10	-0.342284997585049	0.991	0.993	2.48512932352325e-05
AIF1	9.89580786763495e-10	0.425585060046008	0.825	0.722	2.61021724124607e-05
TMSB4X	1.08808683475827e-09	0.312233551902931	1	1	2.87004664404188e-05
CXorf21	1.29646508547554e-09	-0.350886021581817	0.326	0.384	3.41968595595882e-05
PLEK2	1.44257738067983e-09	0.414607818154961	0.331	0.146	3.80508635701919e-05
AP2S1	1.51605297892138e-09	0.311793415131746	0.801	0.623	3.99889294250093e-05
ATG16L2	1.53709763218569e-09	-0.252322200781861	0.216	0.424	4.05440242441621e-05
DDIT3	2.18416480420298e-09	-0.273526705587368	0.179	0.364	5.76117150404619e-05
METTL7A	2.31152788403895e-09	-0.252941837909867	0.157	0.364	6.09711709972954e-05
TRA2B	2.78504141927882e-09	-0.275021372622882	0.533	0.662	7.34610375163174e-05
SNHG7	3.08967728188697e-09	-0.268931296027907	0.284	0.424	8.14964176643327e-05
TNFSF9	3.46425882048228e-09	-0.408693238403066	0.127	0.205	9.13767549078611e-05
PRDX1	3.54182472167561e-09	0.435050941988702	0.777	0.715	9.34227106836376e-05
SNHG8	3.56134407268456e-09	-0.285774556175224	0.575	0.715	9.39375726052006e-05
IL7R	4.09234035803381e-09	0.724008616924673	0.491	0.278	0.000107943661623858
AKR1C3	4.56454041772717e-09	-0.378646355001434	0.067	0.358	0.000120398882598389
DUSP2	5.01856267773872e-09	-0.680978313934863	0.474	0.656	0.000132374627750714
MEF2A	5.932569592862e-09	-0.29112809140644	0.473	0.629	0.000156483388150921
HLA-E	6.19828357633278e-09	-0.269598866487907	0.865	0.934	0.00016349212589293
CD207	6.48557824772263e-09	0.806026992452035	0.285	0.079	0.00017107009744018
SUB1	7.60127521988499e-09	0.290067070175653	0.902	0.808	0.000200498836474906
PSMB6	7.66543308436904e-09	0.294746211806335	0.684	0.523	0.000202191128466402
HIST1H2AC	7.86030061573606e-09	-0.33686431877573	0.139	0.285	0.00020733114934127
PMAIP1	1.09552836974603e-08	-0.440104548187663	0.331	0.543	0.000288967518087911
FABP5	1.28465955882448e-08	0.555641650691442	0.558	0.47	0.000338854651831133
CHCHD2	1.31836551638887e-08	0.259476752966686	0.948	0.914	0.000347745272257893
PEA15	1.49947520268715e-08	0.34696134640551	0.68	0.477	0.000395516574212789
RAN	1.74282311364414e-08	0.2793187878131	0.841	0.735	0.000459704452685914
SESN1	2.37991869154991e-08	-0.308763511686813	0.25	0.503	0.00062775115327012
UBL5	2.72711000089624e-08	0.26579470526202	0.862	0.762	0.000719329804936401
RBX1	3.74047202194659e-08	0.280610010637815	0.7	0.523	0.000986624305228853
LINC00936	4.0459828891372e-08	-0.295926142226863	0.355	0.543	0.00106720890666772
FCER1G	4.40395971483355e-08	0.381356382783906	0.89	0.881	0.00116163245398165
HN1	4.4426359341659e-08	0.320776216087026	0.566	0.371	0.00117183408035494
HLA-DRB1	5.0369136122061e-08	0.250158124911446	0.999	1	0.0013285867034916
CTSZ	5.2250339675779e-08	0.349613051788895	0.686	0.583	0.00137820720962802
DPYD	5.27368751484736e-08	-0.279427297392184	0.298	0.55	0.00139104055579129
IL18	7.45695557765291e-08	-0.342663229369993	0.552	0.675	0.00196692117271751
TMSB10	7.55932182992937e-08	0.283656171020272	1	1	0.00199392231908047
DRAP1	7.68506441445816e-08	0.269862711911233	0.745	0.603	0.00202708944060163
FPR3	7.70374696337128e-08	0.332079582711797	0.472	0.232	0.00203201733652844
PARK7	7.80210531934137e-08	0.279914241526612	0.792	0.629	0.00205796132008267
HCLS1	7.95212055975491e-08	-0.271039730543933	0.808	0.921	0.00209753084004655
ANP32B	1.38290854168392e-07	-0.251021263708195	0.645	0.728	0.00364769786039968
RPL38	1.40203231843451e-07	-0.254694623258593	0.933	0.974	0.00369814064633472
HSPA8	1.60309769234219e-07	-0.306844635605301	0.9	0.96	0.004228490783091
SLC38A2	1.68824230638012e-07	-0.311796289701536	0.422	0.596	0.00445307673153883
POMP	2.04644395080506e-07	0.268170828386267	0.813	0.682	0.0053979052090385
ZFP36L2	2.04693230446675e-07	-0.463595877077997	0.707	0.788	0.00539919333949194
ACTB	2.07412554771771e-07	0.31031000616529	1	1	0.00547092095721499
MEF2C	2.1728559741782e-07	-0.281368740385493	0.54	0.728	0.00573134220308983
ATOX1	3.21992165722594e-07	0.302682161111004	0.529	0.358	0.00849318735526487
SLC16A3	3.98303518788728e-07	0.313346867175196	0.664	0.576	0.0105060519150903
YWHAH	4.29643521826159e-07	0.394602273685039	0.829	0.762	0.0113327071752086
C12orf57	4.56029232032511e-07	-0.2845285301013	0.388	0.563	0.0120286830533215
PVRL2	4.85610058558632e-07	0.260555983907074	0.483	0.272	0.012808936514601
JUNB	5.17421543643688e-07	-0.357149086097704	0.917	0.954	0.0136480280566896
CD83	5.55032000949407e-07	-0.450618782787016	0.802	0.907	0.0146400790890425
S100A9	6.06699065530347e-07	-0.63133106417097	0.148	0.384	0.016002901251494
IFITM3	6.18150446755368e-07	0.484483138453234	0.717	0.649	0.0163049543340663
EMP3	6.31191625722064e-07	0.34354138852557	0.84	0.762	0.0166489415116709
TYMP	6.32638042446648e-07	0.311186911954193	0.821	0.742	0.0166870936456152
ASAH1	7.56887228627773e-07	-0.303037100811035	0.451	0.682	0.0199644144295148
PKM	1.25990878534829e-06	0.254432942250973	0.898	0.894	0.0332326140311319
PIM1	1.29169492308245e-06	-0.269540896758319	0.194	0.325	0.0340710369861458
MIF	1.41172078191881e-06	0.259784712727375	0.921	0.921	0.0372369590646725
MMP9	1.43684546702559e-06	0.907769982577056	0.104	0.007	0.037899672883734
TKT	1.65880508040629e-06	-0.255084255220261	0.558	0.695	0.0437543016058768
CD302	1.69891323650489e-06	-0.253371575776386	0.465	0.57	0.0448122344392895
DUSP5	2.42675580671349e-06	-0.354066406086183	0.253	0.437	0.0640105379136817
TMEM176B	2.67331998450854e-06	0.472379090364747	0.382	0.238	0.0705141612313818
KLF10	2.75752254476214e-06	-0.251897368193048	0.293	0.47	0.072735172163191
HLA-DQA2	2.9883847967462e-06	0.473040783364029	0.704	0.338	0.0788246257837745
SYNGR2	4.12979437374371e-06	0.26287882859996	0.942	0.947	0.108931586196238
PRELID1	4.3193716659456e-06	0.269363496046523	0.682	0.563	0.113932066432647
GNA15	4.40347421987713e-06	0.2797140246498	0.508	0.344	0.116150439497699
TAGLN2	5.47088296097739e-06	0.269537865376113	0.952	0.954	0.144305479861701
NR4A2	9.32531883444265e-06	-0.376483560758756	0.694	0.781	0.245973934896094
CKLF	9.94497098400755e-06	0.340582132011701	0.64	0.589	0.262318499645167
GLIPR2	1.07163248656042e-05	0.252796195843227	0.541	0.397	0.282664500980043
GADD45B	1.19569157869412e-05	-0.436691134945515	0.628	0.762	0.315387567712148
ZFP36	1.25266529976187e-05	-0.314088022008052	0.95	0.974	0.330415526118187
PKIB	1.29479467813289e-05	0.302799066537653	0.703	0.589	0.341527992251111
ALCAM	1.36127688692402e-05	-0.26523267834635	0.551	0.642	0.359064004463948
VSIG4	1.41783673157292e-05	-0.360425158405459	0.222	0.43	0.373982794686989
LST1	1.62716263002992e-05	0.281112248808038	0.785	0.649	0.429196686922993
CXCL8	1.65367030849303e-05	-0.764925997943702	0.2	0.377	0.436188617271208
ANKRD28	1.77076144040531e-05	0.25913613417259	0.34	0.185	0.467073745135708
HLA-DQA1	1.96860852212005e-05	0.259062155083978	0.996	1	0.519259869879605
ANXA2	2.10060880663702e-05	0.268938321035049	0.89	0.874	0.554077584926648
RPS29	2.24487307396441e-05	-0.25627373294573	0.942	0.98	0.592130170719593
SFTPC	2.76375706019174e-05	0.533026886924991	0.419	0.477	0.728996199766776
PHLDA1	3.11982866736206e-05	0.277797667710439	0.232	0.132	0.822917207590091
PAPSS2	3.31392849494408e-05	0.252272689247607	0.216	0.093	0.874114919111401
CLDN1	3.32937553676852e-05	0.314491121013387	0.245	0.113	0.878189385333432
F13A1	3.5021769221675e-05	-0.267825378212161	0.136	0.318	0.923769206760121
MYADM	3.57564884771861e-05	0.263300741084222	0.611	0.536	0.943148896562737
S100A8	3.89024036904489e-05	-0.695078168525508	0.1	0.344	1
FLNA	4.57361154266033e-05	0.254075060546366	0.564	0.45	1
IL1R2	4.98659802908287e-05	-0.502140754908378	0.375	0.662	1
LYZ	6.80060412327523e-05	-0.456997950956593	0.791	0.94	1
CITED2	8.1355402696343e-05	-0.304055428151424	0.244	0.437	1
CD9	8.39235858588773e-05	0.327571941373845	0.586	0.543	1
TGFBI	8.45636469189019e-05	0.259634514447047	0.469	0.351	1
LITAF	9.14219627700866e-05	0.251814907553289	0.875	0.841	1
TAGAP	0.000115431842251538	-0.260041077086782	0.403	0.517	1
NAAA	0.000156051451608362	-0.268947586254586	0.56	0.742	1
ALOX5AP	0.000183812719735128	0.318787597534685	0.801	0.762	1
LTB	0.000189553145800289	0.457655162123603	0.411	0.364	1
IER3	0.000196239592646049	-0.385956846924839	0.467	0.662	1
TACSTD2	0.000236222406785194	0.395930172431928	0.185	0.086	1
CREM	0.000245035669253782	0.265210087289733	0.529	0.47	1
S100B	0.000293861932998776	0.655440711197243	0.475	0.417	1
RGCC	0.000303163302681023	0.338273454731313	0.666	0.57	1
DDIT4	0.000353150695571303	-0.345869636878444	0.551	0.702	1
BTG1	0.000390001311024764	-0.26409270348116	0.89	0.94	1
FBP1	0.000618535098040206	0.271201245724432	0.425	0.391	1
HSPB1	0.000900837178652821	-0.252670362648993	0.599	0.57	1
ISG15	0.0010956957845465	0.260768787596475	0.319	0.272	1
CD1E	0.00151702410678204	0.321912907339813	0.564	0.457	1
HSPA6	0.00154410955886695	-0.462289862260736	0.104	0.212	1
CD52	0.00181437481999902	0.257918354440198	0.657	0.57	1
LGALS2	0.00235775680607532	0.276130144319697	0.425	0.318	1
IFI6	0.00237956174042486	0.272839918766252	0.35	0.245	1
IL1RN	0.00241070633391172	0.306573599362252	0.212	0.113	1
MT2A	0.00429630453904545	0.503833890354701	0.5	0.477	1
PLAC8	0.00490101058482435	0.276880579471661	0.22	0.139	1
CCL3	0.00614789028137877	-0.476286529535594	0.175	0.331	1
AREG	0.0147457409692758	-0.355633781275713	0.69	0.742	1
MARCKSL1	0.0179666823817828	0.251262077741684	0.378	0.219	1
CCL22	0.0285498946082076	0.4237918166201	0.273	0.232	1
BIRC3	0.0292302027541892	0.295241138814706	0.303	0.272	1
MT1X	0.0601738328174409	0.362037260848869	0.184	0.152	1
CXCL3	0.0838730062370039	-0.260959544389688	0.07	0.132	1
HBB	0.205669927364038	0.536189585370916	0.019	0.106	1
