## Supplementary material for "Single-cell RNA-sequencing reveals profibrotic roles of distinct epithelial and mesenchymal lineages in pulmonary fibrosis": Ciliated_disease_vs_control_.csv

	p_val	avg_logFC	pct.1	pct.2	p_val_adj
CAPS	0	-0.4623983251812	0.994	0.997	0
TCTEX1D4	3.94090634070613e-291	-0.510466362988922	0.644	0.839	1.03949286548806e-286
RPL28	1.92032079330102e-229	0.329161184388526	0.998	0.992	5.0652301564901e-225
ALOX15	2.13474758127133e-192	-0.561471825711024	0.679	0.803	5.63082369511938e-188
LIPH	2.79378939027519e-191	-0.35430033162634	0.267	0.54	7.36917827472887e-187
RPLP1	1.13847256863063e-185	0.279883271236652	1	0.998	3.00294909427702e-181
RPL8	1.24203518081032e-184	0.309193632688852	0.998	0.987	3.27611619642339e-180
C11orf97	4.46982559861214e-175	-0.378399508411638	0.724	0.839	1.17900589814592e-170
ANXA2	4.33578422695444e-168	-0.275494122414305	0.999	0.998	1.14364980554377e-163
SEPW1	5.6544316354719e-157	0.308906795643374	0.99	0.973	1.49146943248842e-152
ALDH3B1	3.14928154518065e-148	-0.322727640643658	0.873	0.931	8.30685993172299e-144
GSN	2.00328700785747e-146	0.463981734521528	0.903	0.788	5.28407014062565e-142
WBSCR27	7.63227977480045e-146	0.460198536034928	0.663	0.504	2.01316643619912e-141
RPL13A	1.14422824697517e-124	0.295628701260185	0.983	0.942	3.01813084704641e-120
APOD	1.15755834928917e-123	-0.501212166312753	0.334	0.58	3.05329165792004e-119
PPP1R15A	4.09950603885599e-123	-0.352084087573073	0.654	0.776	1.08132670786904e-118
CRISP2	1.9170002519994e-118	-0.334242798850729	0.263	0.422	5.05647156469881e-114
HBB	1.50607883867807e-115	-0.722374673475562	0.321	0.398	3.97258415278115e-111
DNAH11	3.00089053843861e-113	-0.293677311075373	0.749	0.857	7.91544897323953e-109
MALAT1	4.57299649235508e-113	-0.477868023139361	0.997	0.996	1.2062192847885e-108
LDHB	3.98725693950384e-112	-0.293342913976592	0.86	0.925	1.05171876293293e-107
PPDPF	5.10880081942747e-107	0.253186444346456	0.995	0.979	1.34754839214038e-102
CFAP157	3.2190496081833e-102	-0.274020142481509	0.946	0.962	8.49088715150508e-98
ALDH1A1	2.07359546537896e-98	-0.323020119019665	0.853	0.907	5.46952275903009e-94
CFAP70	2.02346424959581e-95	-0.278945793660696	0.704	0.819	5.33729165115888e-91
HLA-DRB1	1.09728971182914e-92	-0.343654199185272	0.785	0.835	2.89432107289173e-88
AGR2	1.5066469359424e-92	-0.381020195833707	0.876	0.938	3.97408262293527e-88
ELF3	1.09812334195879e-91	-0.30949592483662	0.926	0.938	2.8965199390847e-87
RPL35	2.77542208944523e-91	0.260227798607273	0.958	0.909	7.32073084532969e-87
SAA2	7.11318915264688e-88	-0.942977885593052	0.149	0.271	1.87624590279367e-83
LCN2	3.36595808334054e-87	-0.586176889659575	0.452	0.506	8.87838763642735e-83
MGST1	1.58527970595436e-85	-0.327516721756149	0.664	0.822	4.1814922803958e-81
IER2	1.23694945184342e-84	-0.482456871899374	0.457	0.638	3.2627015691274e-80
RP11-395B7.4	3.08337910117438e-84	0.335805773826768	0.637	0.427	8.13302905516767e-80
HIST2H2AA4	9.2450727332768e-84	-0.292100145802801	0.306	0.514	2.43857283485642e-79
HSPA5	1.57628376287566e-83	-0.30425137347438	0.678	0.779	4.15776368133712e-79
MUC20	1.89389558923095e-83	-0.259644560204792	0.39	0.551	4.99552839571446e-79
GSTA1	5.93568877036797e-83	-0.457058418565785	0.831	0.876	1.56565662695996e-78
HLA-A	9.37496493420718e-83	-0.284075506232554	0.907	0.952	2.47283450069583e-78
DUSP1	3.14161976126216e-82	-0.414002941063382	0.866	0.879	8.2866504442812e-78
UBC	2.23394962647493e-81	-0.27044612086475	0.964	0.987	5.89248892975291e-77
CYP4B1	4.49114583650553e-81	-0.360156125639496	0.886	0.912	1.18462953729506e-76
RRAD	3.32630353531107e-78	-0.329382912578855	0.651	0.718	8.77379083509e-74
SAA1	6.11776513506298e-78	-1.14326658425742	0.227	0.363	1.61368290967556e-73
C6orf229	1.58501910713675e-76	-0.274683008430702	0.247	0.379	4.1808048988946e-72
NQO1	2.2034484271678e-76	-0.322856231198391	0.677	0.783	5.81203591634049e-72
FOLR1	2.28824665401276e-74	-0.355726188709138	0.566	0.732	6.03570819928945e-70
CLDN4	8.52373894028719e-72	-0.306104555584057	0.856	0.903	2.24830662027955e-67
PSCA	4.08734085684568e-67	-0.583000100130691	0.476	0.513	1.07811789781019e-62
KRT19	4.86495634462836e-63	-0.284219708979521	0.855	0.888	1.28322953502262e-58
WDR38	8.24832959891905e-62	-0.250223788427125	0.845	0.908	2.17566189830688e-57
PKIB	1.28503354326414e-58	-0.265723288842599	0.403	0.532	3.38953297706781e-54
HSPA1B	7.1085917829977e-56	-0.418450140073918	0.453	0.563	1.8750332546013e-51
SMIM6	2.30434080784065e-55	-0.262857075544929	0.369	0.511	6.07815974884127e-51
TACSTD2	4.75232286580411e-52	-0.255780845550573	0.855	0.888	1.25352020231315e-47
CP	4.51906288549523e-51	0.252641304432465	0.645	0.487	1.19199321730708e-46
HSPA1A	2.17764231124931e-48	-0.42065882150108	0.615	0.687	5.74396712438232e-44
CXCL17	7.79594111803666e-45	0.267197656072586	0.533	0.363	2.05633538870453e-40
JUN	1.7167673089113e-44	-0.405022277475824	0.609	0.702	4.52831713071535e-40
ALDH3A1	1.25482092006739e-42	-0.311790749714791	0.317	0.453	3.30984114086175e-38
RARRES1	2.05752588784138e-42	0.26611314380528	0.48	0.321	5.42713603435921e-38
NCOA7	3.79287547116096e-40	-0.311856357861344	0.349	0.482	1.00044676302813e-35
SERPINA1	1.88622238639111e-35	0.256125485314059	0.572	0.44	4.97528878858383e-31
OMG	2.41785939392218e-34	-0.252960811478184	0.789	0.785	6.37758772334852e-30
CYR61	3.03362164851259e-27	-0.267204226453494	0.258	0.335	8.00178382228165e-23
TFF3	8.68429426551957e-26	-0.2538757801831	0.675	0.66	2.2906562984161e-21
SCGB3A2	3.12710247006934e-12	0.286180421372808	0.268	0.164	8.24835818530189e-08
SCGB3A1	1.42942813650779e-11	-0.27735891478268	0.687	0.602	3.7704025956666e-07
SCGB1A1	1.06904498071816e-09	-0.270090124033683	0.622	0.608	2.81981994564029e-05
GSTA2	2.12510985323122e-08	-0.252855895114997	0.401	0.389	0.000560540225986799
