## Supplementary material for "Single-cell RNA-sequencing reveals profibrotic roles of distinct epithelial and mesenchymal lineages in pulmonary fibrosis": Differentiating_Ciliated_disease_vs_control_.csv

	p_val	avg_logFC	pct.1	pct.2	p_val_adj
MMP7	1.19047628840168e-50	1.48469696931982	0.563	0.128	3.14011930591711e-46
MT3	2.41237717457397e-46	-0.888841338354255	0.194	0.562	6.36312727337377e-42
SEPW1	7.1964991170755e-45	0.527592451454897	0.984	0.951	1.89822057211101e-40
CCDC74A	3.10696271810934e-43	-0.694325794387577	0.678	0.872	8.195235561557e-39
ZSCAN1	1.65124034234668e-41	-0.457914368763901	0.129	0.429	4.35547665100785e-37
CEACAM6	5.67352451269046e-39	0.92354292095147	0.757	0.367	1.49650556071236e-34
CD9	5.55125115064192e-37	0.585296421725996	0.948	0.779	1.46425351600482e-32
H2AFZ	7.63672808436158e-36	-0.78227951007145	0.682	0.788	2.01433976681205e-31
IDH2	9.81019085427721e-36	-0.592921075160134	0.511	0.699	2.5876340416327e-31
TUBA1B	1.68272187018963e-35	-0.934520875604845	0.652	0.743	4.43851547699919e-31
MT-CO3	3.90387637900837e-35	0.494818461407728	0.994	0.987	1.02972547249104e-30
ISYNA1	2.24215623571899e-34	-0.712870048642983	0.382	0.588	5.91413550295597e-30
SLC34A2	3.78790243462196e-34	0.73633701130311	0.836	0.407	9.99135025180235e-30
PPDPF	5.53368395056631e-32	0.408495073094286	0.995	0.951	1.45961981564088e-27
PSIP1	2.40512264605848e-31	-0.601248384023032	0.468	0.655	6.34399200350845e-27
PCM1	2.60359430761419e-31	-0.581934529910273	0.812	0.863	6.86750070519394e-27
CEP78	7.39784635100961e-31	-0.673909681610784	0.244	0.496	1.95132993200581e-26
ZMYND10	4.90573150324871e-30	-0.467724770478851	0.948	0.987	1.29398479861191e-25
RUVBL2	1.56354567300075e-29	-0.516959885813322	0.824	0.903	4.12416442167407e-25
RP11-620J15.3	2.20830287946403e-29	-0.522338947951572	0.734	0.832	5.82484050516228e-25
TCTEX1D4	5.19724618701967e-29	-0.462386205649699	0.521	0.646	1.37087762675018e-24
MZT2A	6.12290540112237e-29	-0.445070510629529	0.334	0.593	1.61503875765405e-24
PSENEN	9.89011727495218e-29	-0.581383829447746	0.892	0.92	2.60871623361414e-24
ITM2B	1.77506028124381e-28	0.394821814206859	0.98	0.929	4.68207650383679e-24
REC8	6.50038415195092e-28	-0.38414953323301	0.424	0.642	1.71460632776009e-23
CD63	7.01378637599349e-28	0.444111007580402	0.96	0.854	1.8500264323958e-23
RANBP1	7.39351181374434e-28	-0.579573012156439	0.542	0.699	1.95018661111134e-23
SYT8	7.75947063606164e-28	0.748198169740354	0.655	0.323	2.04671556967398e-23
RIBC2	8.93805876398724e-28	-0.498644077840412	0.434	0.628	2.35759176017691e-23
PHGDH	1.18778903117342e-27	-0.313180467344011	0.152	0.434	3.13303112752613e-23
S100A6	1.21458175410805e-27	0.550518732752944	0.984	0.92	3.2037022928108e-23
RP4-635E18.7	2.78295602027625e-27	-0.431686669387986	0.033	0.305	7.34060309468266e-23
S100A2	3.36864018199718e-27	1.08987425690243	0.42	0.124	8.88546220805396e-23
LYZ	3.97086856789333e-27	-0.631440280041925	0.054	0.252	1.04739600215322e-22
TIMP1	8.98786948996994e-27	0.586806336721327	0.675	0.319	2.37073033536937e-22
FCGBP	9.08321367017334e-27	-0.840470942139102	0.135	0.358	2.39587926978162e-22
TUBG1	1.12166683136134e-26	-0.538826105034458	0.194	0.416	2.9586206010818e-22
CCDC67	1.79334092663816e-26	-0.713032603878947	0.221	0.54	4.73029536219347e-22
CDK1	2.47066518452776e-26	-0.634144299007834	0.129	0.447	6.51687355722888e-22
BTG3	3.10991871639166e-26	-0.664939625862129	0.526	0.637	8.20303259822629e-22
GSN	5.75975453552242e-26	0.553192993319931	0.867	0.668	1.51925045383475e-21
IFITM3	5.81244839530759e-26	0.59670879984035	0.877	0.562	1.53314951323028e-21
C9orf9	1.31610905951133e-25	-0.488192535815691	0.787	0.845	3.47150086627303e-21
STOM	1.59150138417606e-25	0.532975912800028	0.679	0.279	4.19790320104119e-21
C11orf97	2.05069632371351e-25	-0.418643018612354	0.647	0.748	5.40912169305913e-21
FOXJ1	4.34875822616698e-25	-0.478865244868528	0.842	0.92	1.14707195731606e-20
TSC22D1	8.15630391977176e-25	0.481253097889809	0.892	0.593	2.1513882849182e-20
SERPINA1	3.97616734927691e-24	0.607445271688917	0.588	0.248	1.04879366171877e-19
CARHSP1	5.17873164547515e-24	-0.497531382880828	0.401	0.615	1.36599404612698e-19
CHCHD2	5.74430903756671e-24	-0.422344037957898	0.982	0.982	1.51517639483897e-19
PLK4	7.05233652803025e-24	-0.552822678191129	0.075	0.367	1.86019480599854e-19
ATP5B	8.68480651772283e-24	-0.384249670134543	0.741	0.85	2.29079141517975e-19
HIST1H1C	1.25747250263689e-23	-0.662515536734994	0.559	0.681	3.31683522020531e-19
PSMC3	1.66361634357291e-23	-0.457332200099608	0.385	0.575	4.38812082944227e-19
OFD1	2.9487316896476e-23	-0.378357371628215	0.402	0.562	7.77786957778348e-19
CALM3	3.21389717954554e-23	-0.540722227080795	0.496	0.642	8.47729659048726e-19
HSPA8	4.74074302681099e-23	-0.501848819166268	0.824	0.867	1.25046578818193e-18
NQO1	6.7339548419487e-23	-0.487300872805209	0.582	0.779	1.77621526866081e-18
RABAC1	7.2368633087027e-23	0.427479777591819	0.774	0.442	1.90886743493651e-18
PCSK1N	8.13954634331724e-23	0.537722565804525	0.658	0.301	2.14696813897679e-18
CCNO	1.46862819657565e-22	-1.1140629912548	0.507	0.739	3.87380059410759e-18
EZR	3.66037033912466e-22	0.370737906778313	0.974	0.956	9.65495884350911e-18
MTL5	4.1916233682332e-22	-0.30519134662927	0.078	0.301	1.10562449583887e-17
TCTEX1D2	5.83630057905105e-22	-0.405726172084207	0.777	0.858	1.53944100373629e-17
CAPS	6.73887715327558e-22	-0.391589336642673	0.988	0.991	1.7775136267195e-17
CP	8.70853221722135e-22	0.522669729725703	0.834	0.544	2.29704954293648e-17
C11orf88	9.47117953965603e-22	-0.429477919635813	0.933	0.916	2.49821302717507e-17
CD59	1.41732776691987e-21	0.380439766629384	0.96	0.845	3.73848545080455e-17
SREBF1	1.67676517703407e-21	-0.295997389900211	0.276	0.487	4.42280350746278e-17
C7orf55	2.0624669631023e-21	-0.320965018961381	0.518	0.717	5.44016910857493e-17
ERCC1	2.08708841995282e-21	-0.418686860955295	0.445	0.642	5.50511312530955e-17
ALOX15	2.10144750157315e-21	-0.515706287470872	0.546	0.668	5.54298807489949e-17
MCIDAS	2.31455138724775e-21	-0.370501121397175	0.099	0.336	6.10509219414339e-17
SSRP1	2.4448515609102e-21	-0.363403091291405	0.398	0.584	6.44878496221284e-17
RNASE1	2.73405070613152e-21	0.989682988541435	0.725	0.487	7.21160554756311e-17
NPC2	3.57896107893074e-21	0.561448201054428	0.921	0.836	9.44022563789562e-17
PI3	4.40117452814844e-21	-0.590901326530469	0.089	0.239	1.16089780528971e-16
ALDOA	4.43755222291179e-21	-0.413467157280618	0.848	0.854	1.17049314983744e-16
FAM216A	5.80341893700951e-21	-0.333329055550059	0.096	0.336	1.530767813015e-16
TUBB4B	6.14432052239637e-21	-0.532280667570883	0.975	0.991	1.62068742419249e-16
NDUFAF3	6.69567920878629e-21	-0.483752073136521	0.802	0.854	1.76611930490156e-16
NAA38	1.06218371254742e-20	-0.317159905624805	0.722	0.819	2.80172197858633e-16
SFTPA1	1.30986202560464e-20	1.10786231209578	0.291	0.08	3.45502306493736e-16
SAT1	1.34154122814679e-20	0.424822295866565	0.994	0.903	3.53858329748279e-16
RSPH9	1.73757689721296e-20	-0.450809437681573	0.809	0.85	4.58320658177861e-16
IFITM1	1.90751388637414e-20	0.592676805356444	0.632	0.283	5.03144937808906e-16
ATP1B1	1.95028546341575e-20	0.417824355772175	0.868	0.628	5.14426796685174e-16
ZNF295-AS1	2.19855059881379e-20	-0.395371794719221	0.098	0.252	5.79911691449114e-16
RP4-666F24.3	2.826224216064e-20	-0.350329056497957	0.588	0.712	7.45473161471202e-16
ACADVL	3.63607532308618e-20	-0.416814974364638	0.503	0.628	9.59087587970442e-16
NAP1L1	4.77715517931604e-20	-0.416228581882955	0.847	0.858	1.26007022164819e-15
VIM	4.83360857340794e-20	0.75833281113569	0.54	0.274	1.27496093340781e-15
TCF7	5.24498495475617e-20	-0.254247122844793	0.069	0.265	1.38346968151604e-15
RPL10	6.02397154695704e-20	0.311829600226039	1	1	1.58894297494086e-15
ATG9B	1.18928359321611e-19	-0.296083352584645	0.112	0.332	3.13697333382614e-15
CCDC34	1.21141170609366e-19	-0.460676400318906	0.499	0.593	3.19534065716324e-15
CXCL17	1.25637787490393e-19	0.539713403012371	0.92	0.664	3.3139479206341e-15
CENPK	1.55808591210792e-19	-0.392526125375308	0.173	0.403	4.10976321036706e-15
H2AFV	1.62782477577402e-19	-0.382409299190717	0.641	0.73	4.29371341105914e-15
NUDC	1.76394321209058e-19	-0.377072381473468	0.886	0.929	4.65275301053132e-15
SNRPD1	1.96615701355056e-19	-0.347005228558792	0.517	0.664	5.1861323546423e-15
HES6	1.99904193287173e-19	-0.989485797114446	0.168	0.496	5.27287290633575e-15
PARK7	2.41275484899628e-19	-0.341272551417785	0.831	0.876	6.3641234651975e-15
CCT6A	4.55552901198521e-19	-0.390774074129916	0.564	0.69	1.20161188749134e-14
TMEM14B	4.67257483568842e-19	-0.344763059344016	0.791	0.889	1.23248506440953e-14
WBSCR27	5.65779177721368e-19	0.435982125733373	0.585	0.31	1.49235573707565e-14
CYSTM1	7.3465090832119e-19	0.377399043034501	0.931	0.836	1.9377887008788e-14
NUCB2	7.74856550780213e-19	-0.449324459259214	0.887	0.938	2.04383912399297e-14
UBE2T	7.82394469073203e-19	-0.379349780004799	0.15	0.381	2.06372189107439e-14
MT-ND3	8.73784958372932e-19	0.384684228468199	0.996	0.991	2.30478258470028e-14
COX6C	8.89004274446718e-19	-0.326733415045379	0.96	0.982	2.34492657470811e-14
MZT2B	1.48200541131832e-18	-0.298548805075947	0.548	0.708	3.90908567343433e-14
EIF2S2	1.50523233367068e-18	-0.376522222153753	0.56	0.659	3.97035132652316e-14
SGOL2	1.63116711783624e-18	-0.366147588412266	0.114	0.35	4.30252950671665e-14
FGFR1OP	5.58020565535283e-18	-0.300308370721815	0.345	0.504	1.47189084571242e-13
PITPNM1	6.21464223058598e-18	-0.360110165860523	0.455	0.611	1.63923618116166e-13
RNASEH2A	6.43247013004069e-18	-0.413263925900993	0.203	0.403	1.69669264620083e-13
USP13	7.18491830559664e-18	-0.454277806057998	0.112	0.336	1.89516590146723e-13
LY6E	8.60891853429647e-18	0.417717005377559	0.842	0.628	2.27077444179138e-13
FOXN4	9.00667998645727e-18	-0.36993880116262	0.061	0.323	2.37569198002783e-13
C11orf16	9.73077632660621e-18	-0.30547632854404	0.526	0.664	2.56668687166892e-13
RPL28	1.2961115642625e-17	0.252289819663687	1	0.996	3.4187534730552e-13
APLP2	1.35548418917768e-17	0.37639022876734	0.747	0.5	3.57536064579397e-13
CENPF	1.6933171961417e-17	-0.401775159437527	0.173	0.385	4.46646276826297e-13
CKS2	2.44842434995746e-17	-0.546892970007455	0.143	0.407	6.4582089078828e-13
KDELC2	2.66389164797588e-17	-0.505333720211704	0.132	0.381	7.02654699986598e-13
DDIT4	2.87529009834838e-17	0.56764980440751	0.675	0.412	7.58415269241353e-13
MIF	3.63753735515054e-17	-0.333118323515267	0.992	0.996	9.59473228168058e-13
TOP2A	3.64149818943349e-17	-0.458916832595292	0.071	0.31	9.60517977426872e-13
NPHP1	4.7049061118764e-17	-0.333799754546747	0.631	0.735	1.24101308512964e-12
ZFP36L1	5.49590909259413e-17	0.417977996361802	0.926	0.695	1.44965594135355e-12
MT1X	5.82618188355761e-17	0.563798844315256	0.601	0.323	1.53677199542599e-12
POC1A	5.92285517951822e-17	-0.389411377668396	0.092	0.319	1.56227151070152e-12
MAD2L1	6.09738217899024e-17	-0.35025746684979	0.151	0.394	1.60830649735225e-12
PRADC1	7.12977526346271e-17	-0.311231200335842	0.202	0.434	1.88062082124356e-12
KDM1A	7.37145593462542e-17	-0.277441289911566	0.335	0.487	1.94436893187615e-12
CCT2	7.38943580969041e-17	-0.337046510645616	0.593	0.69	1.94911148352204e-12
DNAH12	9.0553080470122e-17	-0.358111984779523	0.936	0.912	2.38851860356041e-12
CCT5	9.09581969577645e-17	-0.327215457458136	0.467	0.562	2.39920436115496e-12
AURKAIP1	9.79323250572349e-17	-0.339316259737291	0.699	0.796	2.58316093803469e-12
TMEM190	9.8588369054667e-17	0.453808918764324	0.939	0.681	2.60046541055495e-12
ZDHHC1	1.13747142816075e-16	-0.397991268616763	0.651	0.686	3.00030838605962e-12
MYB	1.44038294276189e-16	-0.326364776059229	0.38	0.535	3.79929808812304e-12
TMEM106C	1.67852282858437e-16	-0.526613210863983	0.184	0.429	4.42743966495698e-12
TAF9	1.92166239381748e-16	-0.347907422057426	0.323	0.531	5.06876889617237e-12
CDK2AP2	1.96260793406266e-16	-0.561087139323399	0.477	0.566	5.17677094767708e-12
CCDC18	2.11953493407942e-16	-0.336328200900105	0.08	0.288	5.59069729562128e-12
SFTPA2	2.28250688544245e-16	1.17273709574261	0.364	0.115	6.02056841173155e-12
NOP56	2.38522205356012e-16	-0.297475037121387	0.306	0.434	6.29150021067552e-12
ATP6V0E1	2.5439541357025e-16	0.33688881020557	0.801	0.562	6.71018782374249e-12
COX20	3.23840353256809e-16	-0.314889606046164	0.416	0.584	8.54193699785485e-12
TMEM59	3.30736747634163e-16	0.276057249825423	0.969	0.951	8.72384319234633e-12
CTNNB1	3.41594138112262e-16	0.352354390522228	0.562	0.226	9.01022858098712e-12
DNAH10	3.44278947116869e-16	-0.316144819308026	0.76	0.779	9.08104578810166e-12
NEK2	3.64521995622131e-16	-0.517587587263229	0.104	0.367	9.61499667852495e-12
GGH	4.01262267847029e-16	-0.277195891555526	0.212	0.42	1.05840948390011e-11
CCDC14	5.8364423128549e-16	-0.38502734375342	0.239	0.403	1.53947838886174e-11
SARAF	6.07527077432067e-16	0.302757586285956	0.946	0.885	1.60247417214256e-11
CCT7	7.30903004743718e-16	-0.301700709863426	0.553	0.664	1.9279028556125e-11
FAM221A	7.44913791647505e-16	-0.25894801144018	0.356	0.553	1.96485910822862e-11
ATPIF1	7.81263497035022e-16	-0.301214279217378	0.974	0.978	2.06073872612928e-11
CCND1	1.07843982417322e-15	0.401200880140116	0.585	0.305	2.8446007242217e-11
SNRPG	1.12653512430645e-15	-0.317149310415912	0.819	0.858	2.97146169738312e-11
C22orf15	1.1356590812834e-15	-0.357335629009294	0.675	0.717	2.99552795870121e-11
NDUFA13	1.15434724205561e-15	-0.28865276100789	0.654	0.85	3.04482172037007e-11
EIF1	1.32760357556978e-15	0.262429528820777	0.996	0.991	3.5018199512804e-11
ARMC4	1.39730864751271e-15	-0.289211277231015	0.55	0.628	3.68568101954427e-11
PERP	1.60748208507019e-15	0.332308411080186	0.947	0.872	4.24005549578964e-11
STRBP	1.65004707470744e-15	-0.299640009851908	0.482	0.588	4.35232916895581e-11
H2AFJ	1.9650368175097e-15	-0.288979783522452	0.899	0.942	5.18317761354533e-11
ACTN1	1.9701526845635e-15	-0.302733934971856	0.277	0.425	5.19667173607315e-11
PSME2	2.07311675065382e-15	-0.327667453244683	0.529	0.628	5.46826005319957e-11
VDAC3	2.36683525711458e-15	-0.309978443678691	0.625	0.717	6.24300135769111e-11
CST6	2.3957463949551e-15	0.413790516485419	0.618	0.376	6.31926026597308e-11
CCDC65	2.44733830972565e-15	-0.29025532300285	0.539	0.686	6.45534425956334e-11
CENPW	2.70490804422932e-15	-0.483785930697765	0.084	0.336	7.13473594826367e-11
PHF7	2.85218345254397e-15	-0.287748013329214	0.148	0.327	7.52320429277522e-11
MEA1	3.0158770783767e-15	-0.280984158145013	0.578	0.717	7.95497896963422e-11
IGFBP5	3.03683754392997e-15	0.393259845305014	0.734	0.469	8.01026638962408e-11
SFTPB	3.46977819770418e-15	0.999969405654684	0.724	0.363	9.15223395208433e-11
CCDC171	4.26846348237944e-15	-0.260938406281875	0.146	0.341	1.12589261274723e-10
AQP3	5.21944773819776e-15	0.472385522570059	0.778	0.549	1.37673372990442e-10
SLIRP	6.91108471741583e-15	-0.264404387582435	0.724	0.77	1.82293681591277e-10
MRPS33	7.05531334174813e-15	-0.282851091208562	0.527	0.695	1.86098000015291e-10
CFL1	1.02527383033166e-14	0.311027719265356	0.872	0.664	2.70436478226582e-10
IFITM2	1.06899519500008e-14	0.442459724314978	0.643	0.354	2.81968862585171e-10
CCNB1	1.33012275182067e-14	-0.313180467344011	0.125	0.301	3.50846478247737e-10
HYLS1	1.42328998243488e-14	-0.486071413802357	0.121	0.345	3.75421198666849e-10
OST4	1.50392630706089e-14	0.29410984857313	0.905	0.743	3.96690642013452e-10
DHFR	1.85900861714019e-14	-0.313689387595884	0.119	0.336	4.90350702943069e-10
ILF2	1.90240146405656e-14	-0.301896910255621	0.412	0.518	5.017964341742e-10
MUC20	1.92213714026358e-14	-0.335649893834908	0.47	0.615	5.07002113487324e-10
SFTA3	2.45539508009081e-14	0.360034272922407	0.467	0.195	6.47659560275554e-10
TMEM176A	2.62026285746257e-14	0.352034779166912	0.346	0.08	6.91146733912903e-10
RPL12	3.56771610855402e-14	0.270051940150352	0.999	1	9.41056477953295e-10
TEX30	4.16882198667309e-14	-0.266735523966201	0.143	0.305	1.09961017542476e-09
LRRC26	4.18783361113312e-14	-0.465154867748674	0.545	0.686	1.10462487160858e-09
C8orf4	4.45241076966092e-14	0.441199571826247	0.359	0.097	1.17441238871346e-09
CEP120	4.61227318689562e-14	-0.252468663615755	0.202	0.354	1.21657929850746e-09
LITAF	5.13341952751468e-14	0.311973910782608	0.655	0.385	1.35404206877255e-09
PLA2G10	5.18144221546471e-14	0.32738507531024	0.554	0.252	1.36670901317313e-09
WDR83OS	5.94277696517906e-14	0.305492373591546	0.787	0.58	1.56752628010528e-09
CD74	6.01097401088866e-14	0.451883856220133	0.977	0.876	1.5855146148521e-09
CLU	7.14661941412867e-14	0.441045835341606	0.951	0.748	1.88506380286472e-09
SMIM6	7.20376509564576e-14	-0.509271969495126	0.388	0.544	1.90013711927848e-09
GSTP1	7.88113636943129e-14	-0.255136276237316	1	1	2.07880734016489e-09
AC007405.6	8.88167528001839e-14	-0.287263856946619	0.431	0.535	2.34271948861045e-09
HIST2H2AA4	9.28158123317418e-14	-0.287912803524204	0.279	0.42	2.44820268187435e-09
GTF2A2	1.01105113829219e-13	-0.298567489505278	0.609	0.664	2.6668495874733e-09
TMEM45A	1.36700283350165e-13	0.431021884016219	0.629	0.358	3.60574337392729e-09
SERINC2	1.38598219744784e-13	0.302610597339697	0.505	0.195	3.65580524220818e-09
CCNA1	1.59239706583011e-13	-0.449715763418701	0.412	0.412	4.20026574054009e-09
BCAM	1.61739131513852e-13	0.39324897768888	0.511	0.248	4.26619307194088e-09
MED25	1.86605303837433e-13	-0.27276934251828	0.43	0.584	4.92208809931996e-09
ROPN1L	1.93028807705572e-13	-0.337685360122213	0.868	0.867	5.09152086084988e-09
LAPTM4A	2.39530261047164e-13	0.289589297171129	0.846	0.677	6.31808969564104e-09
CFAP45	2.62516827485714e-13	-0.287380455679602	0.706	0.788	6.92440635859069e-09
H2AFY	3.26086149972564e-13	-0.307273000213318	0.62	0.686	8.60117437782631e-09
CEP41	3.9044459636952e-13	-0.292833157322169	0.386	0.513	1.02987571184388e-08
RP11-368I7.4	4.01951544444626e-13	-0.271174184245309	0.491	0.597	1.06022758878159e-08
PLCE1	4.0506609301837e-13	-0.266731421511497	0.193	0.376	1.06844283355455e-08
HIST1H2BJ	4.06797141985644e-13	-0.334387816898301	0.136	0.319	1.07300882141553e-08
HIST1H4C	4.75942377423607e-13	-0.314483965247455	0.521	0.628	1.25539320893025e-08
CXCL3	4.92110067103167e-13	-0.576699431262175	0.064	0.173	1.29803872399802e-08
USMG5	5.90351475434756e-13	-0.283567629060413	0.924	0.916	1.55717008675426e-08
S100A10	6.0025455017383e-13	0.475485086199422	0.829	0.659	1.58329142699351e-08
SYNGR2	6.00669684682866e-13	0.316271755192061	0.547	0.305	1.584386427288e-08
SEC11C	6.02001047119885e-13	0.343662260379825	0.551	0.288	1.58789816198812e-08
RARRES1	6.05339617079215e-13	0.551224473289732	0.518	0.279	1.59670430796985e-08
PTTG1	6.23899503725881e-13	-0.388057513706058	0.127	0.354	1.64565972097776e-08
TXNIP	7.55554940430287e-13	0.322361604602469	0.492	0.23	1.99292726637297e-08
PAQR4	7.578628822548e-13	-0.299898202871065	0.168	0.376	1.99901492452348e-08
RAB31	8.82706071801435e-13	0.302068464888432	0.342	0.08	2.32831380559065e-08
EIF4EBP3	9.49246739921783e-13	-0.288863987291185	0.405	0.549	2.50382812589169e-08
ABHD2	1.08709131612721e-12	0.295615681845568	0.751	0.566	2.86742076454873e-08
TYMS	1.31485900927104e-12	-0.370497096515355	0.117	0.292	3.46820360875423e-08
EFCAB10	1.75038842586849e-12	-0.270448646966463	0.655	0.743	4.61699955091331e-08
COPRS	1.93011743297614e-12	-0.270086156224665	0.639	0.748	5.09107075296116e-08
NKX2-1	2.05166279302536e-12	0.332164691419397	0.458	0.181	5.41167094916298e-08
MTCH2	2.20898586206525e-12	-0.258155711217397	0.397	0.535	5.8266420083695e-08
AKR7A2	2.36059507584775e-12	-0.315985518271619	0.68	0.695	6.22654163156362e-08
SSR4	2.47279915399581e-12	0.288624267753268	0.974	0.934	6.52250232849474e-08
LRWD1	2.5272035916073e-12	-0.275198334545035	0.485	0.602	6.66600491358257e-08
AZU1	2.62791500245482e-12	-0.258155711217397	0.103	0.292	6.93165140197508e-08
NGFRAP1	2.74288087728411e-12	0.317650644008688	0.558	0.283	7.23489689001229e-08
ODF2L	3.14681940585933e-12	-0.262096261892396	0.845	0.885	8.30036554683515e-08
TMSB4X	3.27744185512143e-12	0.401263712088942	0.945	0.858	8.64490838125379e-08
TMEM176B	3.55931935992581e-12	0.298785053255267	0.334	0.093	9.38841667567632e-08
SFTA2	3.83224258338175e-12	0.493081642664712	0.349	0.111	1.0108306262186e-07
PRDX5	3.94740163286738e-12	0.286785939204628	0.988	0.938	1.04120612870143e-07
CD151	4.33889573358248e-12	0.293454475068128	0.525	0.252	1.14447052764705e-07
HSPE1	4.54685700929684e-12	-0.323921254762058	0.893	0.881	1.19932447334223e-07
ANLN	4.67385661302822e-12	-0.430389525056696	0.062	0.27	1.23282315881845e-07
CFAP36	4.92413063107839e-12	-0.281017054968827	0.621	0.681	1.29883793655955e-07
CALML4	5.07968969999067e-12	-0.263221710187929	0.636	0.704	1.33986975216654e-07
RPL36A	5.12457948470124e-12	-0.26795805906483	0.695	0.85	1.35171033067964e-07
SPINT1	5.57140703491571e-12	0.292021894817806	0.643	0.376	1.46957003359972e-07
ALDH3A2	6.17054267960729e-12	0.285864649253395	0.486	0.239	1.62760404260001e-07
DUSP23	6.36014819347808e-12	0.363703006052854	0.574	0.336	1.67761628899371e-07
SPTSSA	6.4327181538717e-12	0.296200306241056	0.395	0.115	1.69675806744674e-07
CRLF1	6.87813924159532e-12	0.287127195570179	0.314	0.071	1.8142467877556e-07
CAPN13	7.02945475212465e-12	0.31810446747915	0.408	0.155	1.85415927996792e-07
E2F7	7.69226686266008e-12	-0.365405093962078	0.084	0.31	2.02898923036385e-07
TMEM98	7.94098867935049e-12	0.278544659061072	0.629	0.389	2.09459458395228e-07
EPS8	9.42692467233961e-12	0.276833018760515	0.582	0.314	2.48653992082302e-07
CCT3	1.00296809813249e-11	-0.267470933990415	0.537	0.681	2.64552895244408e-07
CFAP126	1.03001210176857e-11	-0.263194084941969	0.806	0.881	2.71686292083496e-07
UQCRFS1	1.12952496571392e-11	-0.267095737343547	0.592	0.664	2.97934800206361e-07
PSAP	1.13208626440183e-11	0.293448823061072	0.771	0.602	2.9861039396127e-07
NPM1	1.16727065898707e-11	-0.274663386433304	0.903	0.916	3.0789098172102e-07
TSPAN3	1.29463518012319e-11	0.254109542031288	0.942	0.85	3.41485921461093e-07
WDR38	1.34340056072245e-11	-0.298638296826785	0.772	0.805	3.54348765901759e-07
PDIA3	1.40040047019519e-11	0.288521373444587	0.724	0.513	3.69383632023385e-07
CENPU	1.42372776251015e-11	-0.362699760236959	0.12	0.341	3.75536671917303e-07
MT2A	1.50065107164454e-11	-0.525481754100265	0.872	0.92	3.95826733167681e-07
ATP1A1	1.55026999107752e-11	0.279379559436013	0.785	0.544	4.08914715546517e-07
MAZ	1.59526031058376e-11	-0.262598157700239	0.439	0.518	4.20781812122678e-07
COX7A2	1.63678550086679e-11	-0.268239215828276	0.963	0.96	4.31734911563633e-07
REPIN1	1.66130613672133e-11	-0.2806345516035	0.401	0.527	4.38202719682986e-07
SMC4	1.85507719610085e-11	-0.289142184574594	0.234	0.394	4.89313712015521e-07
ABCA13	2.38223832071445e-11	-0.289094260000094	0.454	0.58	6.28363001854851e-07
CD99	2.48596716831425e-11	0.270937814067111	0.657	0.407	6.5572355998625e-07
THOC7	2.59322550440749e-11	-0.277578626040774	0.518	0.673	6.84015091297565e-07
STAT3	2.6540053661615e-11	0.279704219657131	0.614	0.394	7.00046995432418e-07
TSPAN19	2.75862522286677e-11	0.308765681788563	0.71	0.456	7.27642575035569e-07
SH3BGRL3	2.97270600001793e-11	0.304287648830172	0.613	0.376	7.8411066162473e-07
HP	3.55355076398264e-11	0.655003444304124	0.165	0.009	9.373200850157e-07
OAT	3.69553806994108e-11	-0.286176792143909	0.466	0.553	9.74772076708357e-07
ALDH1A1	3.9511290123833e-11	-0.275561945870575	0.898	0.845	1.04218929959634e-06
RPS27L	4.1656727401202e-11	0.27466433878316	0.851	0.77	1.0987794986615e-06
C6	4.23216429244592e-11	0.274518523676457	0.575	0.283	1.11631797541846e-06
IRX2	4.27293710537864e-11	0.257913528358345	0.453	0.19	1.12707262028572e-06
MT-CO1	4.2797232563099e-11	0.250915566738451	0.996	0.996	1.12886260331686e-06
ZFAS1	4.3682755694112e-11	0.28189486360888	0.72	0.513	1.15222004694359e-06
KIF9	4.49655671866422e-11	-0.291309702925794	0.882	0.929	1.18605676568206e-06
CKB	5.11369820742345e-11	-0.304050950888861	0.911	0.894	1.34884017617208e-06
TPM1	5.74909936783442e-11	0.276523075377785	0.574	0.345	1.51643994025368e-06
TEKT4	6.64521261656468e-11	-0.256896443702956	0.501	0.584	1.75280773187126e-06
CDC42EP3	6.7476069921213e-11	0.261918108576447	0.41	0.168	1.77981629631184e-06
NAPSA	7.2031079452641e-11	0.494417841257321	0.229	0.031	1.89996378272231e-06
DNALI1	7.41300790696209e-11	-0.257079061976785	0.885	0.894	1.95532909561939e-06
WSB1	7.71277782243354e-11	0.315965719698023	0.654	0.465	2.0343994062233e-06
CDC42	7.73783151736758e-11	0.260506975695813	0.751	0.535	2.04100781933605e-06
IGFBP4	7.7941898588395e-11	0.266491497027286	0.357	0.124	2.05587345906609e-06
FXYD3	8.3691895548933e-11	0.252505100737286	0.952	0.845	2.20754112889421e-06
MBIP	9.55042267564043e-11	0.258624513102124	0.307	0.084	2.51911498915367e-06
DOC2A	9.87259637523678e-11	-0.278690866515614	0.466	0.54	2.60409474589621e-06
RRM2	9.93925321101257e-11	-0.280068893858182	0.026	0.168	2.62167681946879e-06
FLRT3	1.01518298079423e-10	0.266524191037046	0.322	0.08	2.67774814844094e-06
STMN1	1.04892305354822e-10	-0.389384780784072	0.315	0.442	2.76674433834413e-06
LAMB3	1.25353697174104e-10	0.262568663127347	0.381	0.142	3.30645447036134e-06
YWHAH	1.32268879653366e-10	-0.323749418693245	0.631	0.619	3.48885623861682e-06
HIST1H2BC	1.42552227881294e-10	-0.34697971992495	0.268	0.367	3.76010011482488e-06
CEP350	1.50334561582561e-10	-0.26747978809252	0.382	0.429	3.96537473086322e-06
HOPX	1.89632162238532e-10	0.496754704112711	0.486	0.177	5.00192754336576e-06
RPL39L	2.02026979547341e-10	-0.366465021101282	0.215	0.398	5.32886563952023e-06
ANXA5	2.19544460085493e-10	0.254584103565119	0.733	0.553	5.79092422367506e-06
ADIRF	2.22647911252973e-10	0.339251963052048	0.576	0.376	5.87278395511968e-06
TCP1	2.46745604248852e-10	-0.259337680440154	0.477	0.571	6.50840880327196e-06
HLA-DRB5	2.64967459399365e-10	0.383362302217073	0.438	0.305	6.98904667657704e-06
SPAG6	2.7843264966757e-10	-0.253360030164935	0.829	0.863	7.34421800028148e-06
HELLS	2.92092196325106e-10	-0.254950364437252	0.135	0.274	7.70451586246733e-06
ADH1C	3.74480598533073e-10	-0.292977760026491	0.214	0.305	9.87767474750686e-06
LYNX1	4.04229407196469e-10	0.294808904875628	0.214	0.044	1.06623590736213e-05
C11orf70	4.30942733072292e-10	-0.272466666529938	0.764	0.81	1.13669764702479e-05
S100A13	5.16781830525078e-10	0.266046720116005	0.756	0.575	1.363115434376e-05
DHCR24	5.70289109797706e-10	0.263399938176341	0.749	0.558	1.50425158491341e-05
PTTG1IP	5.99633835491697e-10	0.250673330197432	0.663	0.456	1.58165416787645e-05
CTSE	6.94069937756182e-10	0.352241629511426	0.244	0.062	1.83074827481948e-05
MET	7.06594605329143e-10	0.259250131509042	0.539	0.31	1.86378459047668e-05
C19orf33	1.11795139107172e-09	0.290808899542282	0.865	0.73	2.94882038422988e-05
PTGES3	1.1203528596555e-09	-0.273547166430226	0.918	0.907	2.9551547379133e-05
TRAM1	1.28479678058897e-09	0.254825585298199	0.518	0.283	3.38890846815952e-05
EIF5A	1.37986600223992e-09	-0.265224995705431	0.344	0.473	3.63967255410823e-05
NEAT1	1.628846521481e-09	0.299408072446501	0.976	0.938	4.29640846971044e-05
RP11-356K23.1	1.70043718875446e-09	-0.380909990405273	0.822	0.726	4.48524317277764e-05
CDC20	2.03463370036353e-09	-0.764223401491423	0.087	0.389	5.36675331144887e-05
PPIB	2.04317502983402e-09	0.254933031831442	0.878	0.836	5.38928277619321e-05
PTP4A1	2.27758785784067e-09	0.299294654146886	0.546	0.31	6.00759349262633e-05
KRT15	2.59438905869616e-09	0.444849133021422	0.239	0.093	6.84322002012287e-05
TYMP	3.86511270474483e-09	0.255324462834113	0.495	0.257	0.000101950077813054
UBE2C	4.61483706440746e-09	-0.293973280267993	0.057	0.23	0.000121725557247875
LBH	5.64400679896465e-09	0.251821975140937	0.447	0.204	0.000148871967336291
ENO1	1.27315417133204e-08	-0.299347208311971	0.68	0.646	0.000335819875772252
SPINK5	1.28680787332757e-08	0.2836051540712	0.208	0.062	0.000339421312747613
CYB5A	1.30800228862639e-08	0.268539120563616	0.989	0.947	0.000345011763670982
EPPIN	1.41379393860119e-08	-0.265657782356929	0.396	0.518	0.000372916427184836
CAPSL	1.53207176424488e-08	-0.253496765768149	0.875	0.876	0.000404114569254871
LGALS7	3.18781776519194e-08	0.252875698632745	0.179	0.053	0.000840850691924677
PPP1R2	3.32930262826344e-08	-0.312227269292619	0.423	0.487	0.000878170154257047
AREG	3.92626632886479e-08	0.290227900102672	0.142	0.031	0.00103563126956467
HSPH1	9.61610946664498e-08	-0.251582611157719	0.807	0.81	0.00253644119401695
KLF6	9.76272502358098e-08	0.320753756370408	0.686	0.566	0.00257511397946996
FMO2	1.09198756826277e-07	0.299151535885978	0.607	0.434	0.00288033560880671
C1orf189	1.30715912412653e-07	-0.275608121891376	0.536	0.633	0.00344789362170855
C16orf89	1.89581269182596e-07	0.288414689708421	0.627	0.451	0.00500058513722934
CD55	2.08269187241308e-07	0.295042795649703	0.679	0.482	0.00549351635186399
GPRC5A	2.09765124878425e-07	0.318511652738405	0.584	0.323	0.00553297469891822
FAM3D	4.62389908791665e-07	-0.282538610881786	0.255	0.385	0.0121964586241977
FOSB	5.91219700153788e-07	0.357884367961439	0.443	0.327	0.0155946020309565
IGFBP3	1.26074327663367e-06	0.270345066343276	0.206	0.097	0.0332546254077664
NCOA7	1.58077959552976e-06	-0.331671571702089	0.467	0.593	0.0416962233912884
KRT5	3.17583779193993e-06	0.293767160604022	0.15	0.044	0.0837690734379996
IGFBP7	3.26029457950556e-06	0.252488416214206	0.89	0.699	0.0859967901236183
PSCA	3.53031130122584e-06	-0.457439407215753	0.474	0.527	0.093119021192434
MUC12	4.53173643710294e-06	-0.314418091264361	0.351	0.341	0.119533612001464
CAV1	5.53659298289116e-06	0.271654850087146	0.217	0.097	0.14603871310972
OMG	5.95577502935908e-06	-0.318695396660974	0.627	0.54	0.157095477949405
SFTPC	6.46342800559588e-06	0.761732893631354	0.3	0.305	0.170485840503603
KRT7	6.61239104630111e-06	0.260835059688258	0.846	0.642	0.174415038628284
CDC20B	1.854841717794e-05	-1.3628152368416	0.123	0.473	0.489251599902523
DUSP1	2.99037942509456e-05	0.26144495149258	0.845	0.748	0.788772380957192
KRT17	3.28650453624328e-05	0.499524679531587	0.204	0.08	0.866881301524891
CXCL2	4.34225451932149e-05	-0.542983841639832	0.217	0.288	1
MGP	7.86245256476037e-05	0.622199614374244	0.372	0.265	1
SLPI	0.000102275742811321	-0.280311965769145	0.991	0.987	1
LCN2	0.000149702181260165	-0.436844647090537	0.769	0.752	1
EVL	0.000209021428686479	-0.302795915707136	0.201	0.376	1
SAA2	0.000279101989096763	-0.500987850610324	0.337	0.412	1
MUC5B	0.000705745706128262	0.411736610921386	0.465	0.363	1
PIP	0.00107004007184256	0.255007686233609	0.439	0.252	1
SCGB1A1	0.00495845443366695	-0.408483012463428	0.839	0.885	1
CXCL1	0.00509114775511574	-0.334953252244062	0.415	0.42	1
SAA1	0.00864275115883234	-0.431199463360149	0.444	0.606	1
SCGB3A2	0.0105656028298677	0.544633450399218	0.553	0.257	1
GSTA2	0.0139627441617063	-0.287684992129974	0.366	0.363	1
SCGB3A1	0.0158717936539855	-0.299838756224751	0.941	0.881	1
CXCL8	0.0481973701736748	-0.266526573939322	0.207	0.243	1
MSMB	0.0752626612912	-0.41850262293128	0.302	0.491	1
SERPINB3	0.131131212739913	-0.354259412089952	0.174	0.212	1
