## Supplementary material for "Single-cell RNA-sequencing reveals profibrotic roles of distinct epithelial and mesenchymal lineages in pulmonary fibrosis": Endothelial_Cells_disease_vs_control_.csv

	p_val	avg_logFC	pct.1	pct.2	p_val_adj
TM4SF1	0	0.861149408130955	0.954	0.887	0
PDLIM1	0	0.790703131617377	0.912	0.706	0
MT-CO3	0	0.587363774422734	0.998	1	0
EPAS1	0	-0.640839045890389	0.95	0.991	0
HLA-E	0	-0.667249229154726	0.996	1	0
PON2	0	-0.706300996698971	0.532	0.76	0
FTL	0	-0.71643095064578	0.997	1	0
GPX3	0	-1.00280909256924	0.519	0.848	0
TIMP3	0	-1.00288312921703	0.799	0.975	0
C1QA	6.68491749004945e-291	-0.469801935292258	0.284	0.557	1.76328068635034e-286
APOC1	4.21318418336553e-288	-0.498489966659922	0.388	0.648	1.11131159204632e-283
IFNGR1	3.82242702773118e-286	-0.742425518471756	0.616	0.816	1.00824157710465e-281
IGFBP7	1.51480744999221e-272	0.939060708327235	0.897	0.749	3.99560761084446e-268
SFTPC	1.15512932585993e-271	1.25150590973432	0.617	0.739	3.04688462282073e-267
C1QB	2.12171500767736e-267	-0.438398219774431	0.28	0.552	5.59644767575057e-263
RPS2	3.44454751214942e-248	0.63106706069926	0.99	0.975	9.08568297279653e-244
BTNL9	7.01060605661429e-244	-0.737336065524783	0.262	0.61	1.84918755955315e-239
FTH1	1.75433861574901e-240	-0.508195374583468	0.998	0.999	4.62741896676117e-236
GATA2	1.38585508832406e-235	-0.55214795622053	0.258	0.558	3.65546996647238e-231
C1QC	5.8959502558317e-233	-0.378561999623604	0.229	0.487	1.55517479898073e-228
ID1	2.07335354688957e-231	-0.826020711268477	0.668	0.937	5.46888465063062e-227
LMNA	3.6361532372833e-225	0.614469917380266	0.847	0.772	9.59108139398215e-221
ALDH2	1.71367722216252e-223	-0.505838445983722	0.546	0.837	4.52016640889808e-219
PNMT	5.20235218626059e-220	-0.395685119528543	0.024	0.242	1.37222443616995e-215
HLA-C	3.01192363950262e-217	-0.423530972228293	0.999	0.999	7.94455098391607e-213
VIM	1.89411703593517e-216	0.470318475933447	1	0.999	4.99611250568621e-212
ADAMTS9	2.19434227829707e-213	0.825794292320278	0.395	0.112	5.78801662746418e-209
SPRY1	7.81285526091185e-209	0.933421741120875	0.434	0.129	2.06079683217072e-204
ZNF385D	3.01785969185774e-202	0.630068048587982	0.326	0.037	7.96020850921316e-198
HIF3A	1.37480362816131e-200	-0.415403297402074	0.144	0.44	3.6263195300011e-196
RPS6	2.33695018231605e-199	0.500517721788573	0.996	0.994	6.16417349589506e-195
COL15A1	5.37952750940776e-196	0.7228950728675	0.286	0.016	1.41895797115649e-191
RPL10A	7.29822457393155e-191	0.462059285223326	0.979	0.975	1.92505269586593e-186
MT-CO1	1.27335323751933e-188	0.45410341918546	0.998	1	3.35872383460474e-184
RPL10	7.00811038101885e-187	0.434544491639077	1	0.999	1.84852927520134e-182
PNP	1.22600793398133e-183	0.61850100198157	0.386	0.13	3.23384112746256e-179
RPL12	9.26547401012215e-179	0.485449018093014	0.993	0.995	2.44395407964992e-174
RTN4	8.2207624319595e-176	-0.444493712129125	0.838	0.897	2.16839050667796e-171
COL4A1	3.15821745504029e-175	0.664218042049242	0.599	0.31	8.33043018115977e-171
PLLP	2.41953081407624e-173	-0.511885940923182	0.244	0.561	6.3819964282889e-169
TXNIP	3.86787829069477e-172	-0.574967192888878	0.857	0.987	1.02023025673656e-167
TCF4	1.39626860771749e-171	0.450728417985364	0.84	0.651	3.68293770657643e-167
LIMS2	1.0945706745421e-170	-0.446217846060615	0.545	0.742	2.88714906823969e-166
RPL8	3.79935877377204e-170	0.383424024920358	0.999	1	1.00215686375785e-165
EMP1	3.20699682275933e-168	0.746263115793362	0.746	0.574	8.45909551939228e-164
RPLP0	7.23132374257496e-168	0.471633752257233	0.991	0.992	1.907406263579e-163
NNMT	4.24733394832707e-164	0.656617625281788	0.662	0.34	1.12031927555023e-159
BACE2	1.48275450557703e-161	0.510137607894303	0.389	0.117	3.91106155936054e-157
HNRNPA1	3.59667418062962e-158	0.357257002740539	0.949	0.926	9.48694748624676e-154
VIPR1	1.44990997418128e-156	-0.709257946215994	0.345	0.732	3.82442753889797e-152
RTEL1-TNFRSF6B	9.61273834393542e-155	0.813295072759709	0.326	0.092	2.53555199297984e-150
POSTN	8.39937350826158e-154	0.977908550357381	0.447	0.179	2.21550275027416e-149
SRPX	2.22846813396072e-151	-0.678572931462843	0.405	0.633	5.87803039694818e-147
GAPDH	9.39194400456009e-149	0.35287046878228	0.999	0.995	2.47731307008282e-144
RPS18	4.22631048771907e-148	0.438545177246489	0.998	0.993	1.11477391734566e-143
TIMP1	3.0984540551738e-147	0.606739250491769	0.955	0.95	8.17279226133194e-143
RPL3	1.77044316041003e-146	0.393354585808727	0.997	0.995	4.66989792421352e-142
RAI14	2.03148613781188e-146	0.432173310496326	0.408	0.144	5.3584509857064e-142
FOXF1	2.12983844246906e-146	-0.496725118710836	0.354	0.669	5.61787485970063e-142
IER2	5.61018469986166e-145	-0.57139000139639	0.724	0.887	1.47979841828251e-140
PTMA	1.87185074706125e-144	0.30812492455222	1	1	4.93738071552347e-140
UGCG	8.89257674119005e-143	0.483212170753792	0.455	0.206	2.3455949670237e-138
TPM1	9.89866171778616e-143	-0.463115914858912	0.451	0.655	2.61097000130046e-138
TMEM70	1.03956789398907e-142	0.425309313819779	0.324	0.083	2.74206823397496e-138
C1orf54	1.08764323888187e-142	0.388118735818458	0.418	0.139	2.8688765711987e-138
VWA1	3.46666914463734e-142	0.402654586816705	0.296	0.055	9.14403320280992e-138
GJA1	3.99863032901816e-140	0.418020578023076	0.35	0.097	1.05471872188512e-135
RPL5	1.39795899223634e-139	0.383296931487224	0.986	0.988	3.68739643382179e-135
ACTN1	5.10013159416937e-139	0.477242685473973	0.548	0.25	1.34526171059405e-134
SYNE1	7.29149334048537e-138	-0.479737016622587	0.287	0.483	1.92327719841983e-133
MCTP1	7.9841514003337e-137	0.592646107727526	0.442	0.185	2.10597961486602e-132
RPL15	1.07326818932066e-135	0.340254616848335	0.998	0.996	2.83095950297111e-131
COL4A2	8.80321276267857e-134	0.527064621413484	0.625	0.347	2.32202343041173e-129
SLC9A3R2	1.8830357027873e-131	-0.545264969334328	0.641	0.894	4.96688327324207e-127
PLVAP	7.11953157859126e-128	0.747699258665434	0.456	0.246	1.87791884448502e-123
KLF2	1.4259219448319e-127	-0.620977505170218	0.655	0.796	3.7611543138831e-123
CD200	4.62540435420495e-127	0.398888637957496	0.242	0.044	1.22004290650864e-122
FAM198B	1.57871541847457e-125	0.372865041052952	0.256	0.047	4.16417765931038e-121
SEPW1	3.93217286867342e-125	0.360770600835732	0.909	0.894	1.03718923756999e-120
GNG11	5.71027768502862e-125	0.446504654728997	0.885	0.794	1.50619994498e-120
RPS8	1.61263562208274e-124	0.378142203855752	0.999	0.999	4.25364898036764e-120
MT-CYB	2.20309287827913e-124	0.338407455138899	0.998	0.999	5.81109808503687e-120
DDX21	2.35341583989302e-124	0.441871218630911	0.456	0.229	6.20760496088581e-120
APOE	3.91533713813224e-124	-0.278307903741143	0.255	0.478	1.03274847692514e-119
TAGLN2	6.9717654270992e-124	0.328558392302327	0.99	0.986	1.83894256670596e-119
CNKSR3	7.93604528022972e-124	0.372187706824543	0.297	0.075	2.09329066356619e-119
CD52	2.16464718872185e-123	-0.269253789096286	0.268	0.485	5.70968988969162e-119
APLNR	3.23887891687381e-123	0.369612031165918	0.242	0.035	8.54319091903806e-119
SCGB3A1	7.88363122603703e-123	0.703054898655065	0.593	0.564	2.07946540849179e-118
RPL28	1.18942925703935e-121	0.332887719512835	0.999	0.998	3.13735755129269e-117
CTSD	2.60451113960424e-121	-0.313599687788926	0.693	0.832	6.8699190329341e-117
PCDH17	3.11920576903936e-121	0.46368287474118	0.613	0.385	8.22752905699513e-117
RPL26	5.29198219358556e-121	0.362944429891297	0.998	0.994	1.39586614320206e-116
RCAN1	2.0673397246742e-117	0.521889914660717	0.361	0.166	5.45302199177314e-113
C10orf10	1.31535398574677e-116	0.812305582652215	0.622	0.435	3.46950920820426e-112
S100A8	1.23874379415008e-115	-0.47975681835031	0.05	0.221	3.26743450582966e-111
STARD3	5.28300880897471e-115	-0.354494939490026	0.295	0.443	1.39349923354326e-110
NDRG4	7.43555382636527e-115	-0.337872037836922	0.201	0.429	1.96127603278037e-110
TM4SF18	4.38222130376588e-113	0.380324566085022	0.353	0.12	1.15589851329433e-108
RPL13	5.43991108198662e-112	0.348905010307837	1	0.999	1.43488534609561e-107
CSF3	6.82428970541965e-112	0.957705996528206	0.135	0.033	1.80004289559854e-107
HIF1A	2.17617097763117e-111	0.461894961945619	0.544	0.316	5.74008618769774e-107
ABL2	8.17140394081954e-111	0.328078887806935	0.261	0.062	2.15537121746997e-106
RPS4X	1.00012788618199e-110	0.37324174276806	0.996	0.994	2.63803732538224e-106
PTPRB	6.94427931416577e-110	-0.441516646649422	0.629	0.733	1.83169255469751e-105
MGP	1.91132864777945e-109	0.793600822842136	0.788	0.554	5.04151157424786e-105
CLEC4E	2.17576283670518e-109	-0.35158455403927	0.017	0.138	5.73900963437725e-105
LYZ	3.82549836927999e-109	-0.261281287684267	0.439	0.681	1.00905170486498e-104
MYL9	5.32516430188868e-109	0.432147427168829	0.553	0.306	1.40461858790918e-104
TYROBP	6.64748672966263e-109	-0.258813970657724	0.485	0.701	1.75340757468311e-104
RPL7A	2.9304445411156e-108	0.325196556822912	0.998	0.998	7.72963356610061e-104
RPL41	6.9449579558802e-108	0.354220027057282	0.982	0.986	1.83187156002252e-103
MYADM	9.1683007461949e-108	0.501942591992411	0.475	0.252	2.41832268782383e-103
ISG15	6.02161853705462e-107	0.498627422306792	0.432	0.228	1.5883223215189e-102
BCAM	1.96441246310399e-106	0.367980172060257	0.763	0.555	5.18153075392939e-102
MPZL2	5.38716486544401e-106	0.446567067708152	0.376	0.146	1.42097247655817e-101
HLA-B	2.27988663925322e-104	-0.304591469628242	1	1	6.01365698835821e-100
RPS3	2.95518783131813e-104	0.350996353466484	0.996	0.996	7.79489894266782e-100
COL18A1	6.75721193641546e-104	0.333647233413716	0.457	0.204	1.7823497924683e-99
IER3	1.29684964687073e-103	0.735456054083331	0.393	0.192	3.42070031355093e-99
GALNT18	2.22273995456704e-103	-0.335296932279943	0.292	0.457	5.86292117816148e-99
LMCD1	2.4793096153865e-103	0.414026412401366	0.585	0.371	6.53967497250498e-99
PDLIM4	3.33861022615103e-103	0.311470379016531	0.228	0.051	8.80625219351858e-99
RGS5	6.50655213500013e-103	0.662488053454371	0.48	0.303	1.71623325664898e-98
IL18R1	5.36154579971215e-102	-0.302035279954807	0.099	0.287	1.41421493559007e-97
HIST1H1E	5.89075511074798e-102	-0.298133834089635	0.088	0.235	1.553804475562e-97
MYC	9.77057608491424e-101	0.474750558541272	0.357	0.133	2.57718485391783e-96
RPS9	3.79223120206921e-100	0.311035395294256	0.991	0.99	1.0002768241698e-95
APOLD1	9.08369238351807e-100	0.322187840343517	0.206	0.037	2.39600554000056e-95
ANXA1	4.23540449630509e-98	0.385167497202155	0.92	0.916	1.11717264399039e-93
S100A9	4.68211503591394e-98	-0.338672733153863	0.086	0.246	1.23500148302302e-93
TSHZ2	9.84414698146011e-98	0.319703757518568	0.256	0.062	2.59659064929973e-93
PVRL2	1.08592824775583e-97	0.330061369009679	0.585	0.36	2.86435293910556e-93
ACYP1	1.63093777457196e-97	-0.289452327008285	0.121	0.247	4.30192456798845e-93
TPST2	2.90825146125818e-97	-0.342207728261734	0.456	0.616	7.6710948793607e-93
ZBTB16	1.25443138100329e-96	-0.319433479441676	0.234	0.403	3.30881365367239e-92
DUSP6	4.79510490886122e-96	0.425906778170704	0.452	0.188	1.26480482181032e-91
RPS12	4.83100135085561e-96	0.343947646265233	0.999	0.998	1.27427322631518e-91
MT-ND4	7.39510825321158e-96	0.321638319474957	0.996	0.997	1.95060770394962e-91
MARCKSL1	2.85614413288105e-95	0.391625153685977	0.589	0.374	7.53365137930036e-91
RPL19	3.10326459395837e-95	0.288890859317632	0.999	0.997	8.18548101948399e-91
CPXM2	2.66500087351215e-94	0.277004218388242	0.205	0.028	7.02947280406299e-90
MDK	8.3368201422981e-94	0.314662693651712	0.372	0.163	2.19900304893397e-89
TRIB1	1.07515717399692e-93	0.288916770906514	0.236	0.053	2.83594207785167e-89
ARID5B	1.1739245572641e-92	0.342094420367741	0.308	0.105	3.09646080469552e-88
ADGRL4	2.34585531157273e-92	0.397416992079779	0.652	0.488	6.18766255533539e-88
PDK4	9.84499603892158e-92	-0.578007414524707	0.462	0.671	2.59681460518635e-87
CD93	2.47987482891781e-91	0.384643642574323	0.779	0.601	6.5411658362365e-87
BTG1	6.9812618785113e-91	-0.303885556374605	0.872	0.95	1.84144744569492e-86
SFTPA1	1.18296021959139e-90	0.474884713111211	0.232	0.083	3.1202941712162e-86
FOSL1	1.29322522242739e-90	0.285253520011612	0.192	0.037	3.41114016919674e-86
ADAMTS4	1.62641320741311e-90	0.382492134716467	0.16	0.022	4.28999011719355e-86
KLF4	3.256193509762e-90	-0.46634993631395	0.611	0.769	8.58886162069923e-86
RPS5	5.02202866202199e-90	0.313066945840509	0.985	0.988	1.32466050018154e-85
IFITM1	1.3413883863587e-89	0.499650574689137	0.849	0.633	3.53818014669833e-85
ABCB1	3.32451431171873e-89	0.261451138928645	0.228	0.052	8.7690714000205e-85
SHC1	6.81496128987799e-89	0.295802332991434	0.39	0.173	1.79758233943112e-84
SLPI	4.76976876856196e-88	-0.430526114098249	0.471	0.725	1.25812190808359e-83
PTGIS	7.1065606626406e-88	-0.490705846007823	0.179	0.378	1.87449750598471e-83
ANXA3	1.97393938020305e-87	-0.405656880075681	0.3	0.533	5.20665990316159e-83
RPL32	2.52706790673761e-87	0.312279660411467	0.998	0.998	6.66564701760179e-83
ACTG1	3.16422718118167e-87	0.320600078172782	0.999	0.998	8.34628203580288e-83
SOD2	3.71891812480231e-87	0.535655156887928	0.529	0.512	9.80939033779106e-83
CEBPB	6.96565493154665e-87	-0.309986732431721	0.239	0.435	1.83733080129406e-82
NPM1	4.06003576629102e-86	0.276448517725995	0.925	0.914	1.07091563407458e-81
IFI6	5.38500129919668e-86	0.499931213693452	0.582	0.475	1.42040179268911e-81
EEF1B2	7.15434126241758e-86	0.310048353642882	0.952	0.964	1.88710059478789e-81
TMEM100	7.42388065223144e-86	-0.693430413670556	0.415	0.795	1.95819699963909e-81
RPS19	5.88639853919038e-85	0.296022869329964	0.996	0.997	1.55265534268225e-80
UPP1	2.15404296868168e-84	0.385973570246251	0.35	0.162	5.68171913849168e-80
SELE	5.06289594539669e-84	1.03587473265444	0.203	0.052	1.33544006351728e-79
GPIHBP1	5.57808935493983e-84	-0.32470558921258	0.122	0.26	1.47133262915248e-79
ASPH	7.13791957768579e-84	0.278890106751704	0.27	0.084	1.88276904700618e-79
ADM5	9.18712433880979e-84	0.271680115094576	0.215	0.059	2.42328778684786e-79
SMAD6	1.68659019123816e-83	-0.376949917409911	0.283	0.483	4.4487189474289e-79
CCDC3	4.46164118914966e-83	0.262779821315019	0.194	0.038	1.17684709646201e-78
RHOJ	6.85012948768774e-83	0.276609303967842	0.303	0.126	1.80685865496739e-78
PECAM1	1.75497371893473e-82	-0.269609709238904	0.962	0.985	4.62909417843414e-78
GNB2L1	1.35216453722304e-81	0.265654079058383	0.994	0.992	3.56660439983321e-77
TSPAN14	3.78823923119678e-81	-0.301223185138918	0.385	0.529	9.99223862012776e-77
TUBB6	7.1813765263348e-81	0.31797045182198	0.423	0.225	1.89423168635133e-76
SQSTM1	8.54575904645086e-81	-0.296640387489547	0.806	0.903	2.25411486368234e-76
CCDC85B	1.21397009030833e-80	0.292976671881037	0.828	0.689	3.20208890720629e-76
SCGB1A1	2.16948863561417e-80	0.746915659861827	0.466	0.318	5.7224601741595e-76
RGS16	2.36002608352687e-80	0.360887900777043	0.134	0.013	6.22504080051883e-76
RPS3A	3.87164390789492e-80	0.296907816964611	0.997	0.998	1.02122351358544e-75
RPL24	4.19714172177625e-80	0.254884252928562	0.99	0.99	1.10708007195292e-75
ID3	3.1331570250032e-79	-0.454192310554576	0.687	0.891	8.26432828485094e-75
MIF	3.16217100695956e-79	0.258035667671875	0.952	0.941	8.34085846505723e-75
NQO1	4.89601106139426e-79	-0.346129693376627	0.274	0.421	1.29142083766396e-74
RPS24	8.17986475585996e-79	0.274956792422199	0.997	0.997	2.15760292665318e-74
SCGB3A2	8.3585150214105e-79	0.54082165865625	0.249	0.035	2.20472550719745e-74
ARPC5L	4.2414087987292e-78	0.290538306220975	0.419	0.221	1.1187563988408e-73
FOSL2	2.25807559214696e-77	0.305690958039199	0.404	0.2	5.95612598940604e-73
SLCO4A1	2.65669434178486e-77	-0.331514125609576	0.284	0.471	7.00756266532594e-73
TSPAN13	7.3534513235909e-77	0.283329466393676	0.328	0.125	1.93961985562357e-72
RPL7	1.00143973835922e-76	0.286218651481618	0.961	0.964	2.64149759787012e-72
MTUS1	1.00808745896166e-76	0.301183202984874	0.376	0.169	2.65903229050317e-72
KDM6B	3.57597526860181e-76	0.283804624680434	0.245	0.086	9.43234996599101e-72
CSTB	5.43940861036288e-76	-0.253070724662359	0.837	0.93	1.43475280915542e-71
MIER2	7.56861092455672e-76	-0.257040798515306	0.228	0.379	1.99637250357033e-71
ATP1B3	1.4572133943967e-75	0.326252490075543	0.483	0.28	3.84369177040017e-71
ANGPT2	2.14221051808067e-74	0.324523655963932	0.135	0.015	5.65050868354139e-70
CD36	2.60660976647219e-74	-0.578242855508838	0.127	0.34	6.87545458102369e-70
HBB	4.66673820977341e-74	-1.55458901735746	0.045	0.125	1.23094553759193e-69
LYST	7.41066178229622e-74	-0.339457434013939	0.225	0.338	1.95471025831627e-69
DLC1	8.37670810232894e-74	0.342593567562672	0.494	0.307	2.2095242961513e-69
RAB13	1.70255898997195e-73	0.303593873307406	0.588	0.392	4.490839847849e-69
CYR61	2.3568798944603e-73	0.689240173037244	0.405	0.186	6.21674209761793e-69
CMIP	2.56201679952159e-73	0.275862426782928	0.396	0.198	6.75783171209811e-69
LAMA4	4.17870280036104e-73	0.262861465298311	0.306	0.117	1.10221643765123e-68
RPL18A	3.94159868977708e-72	0.265544275100149	0.996	0.996	1.0396754864025e-67
NCOA7	6.94815362261382e-72	0.39259920117883	0.366	0.177	1.83271448103685e-67
RPS13	3.84374592184487e-71	0.258451273013489	0.998	0.997	1.01386486180502e-66
NACA	6.96573792965977e-71	0.253187481956525	0.992	0.992	1.83735269370636e-66
SFTPA2	1.10028380152449e-70	0.311767494609543	0.173	0.049	2.90221858328116e-66
IL1RL1	7.16796513673943e-70	-1.10128183708925	0.116	0.337	1.89069416411776e-65
TPM4	2.3884782526064e-69	0.297331287226068	0.867	0.799	6.3000890868999e-65
BST2	2.70561616834085e-69	0.285990463691651	0.927	0.836	7.13660376723265e-65
LIFR	2.8049103822684e-69	-0.380653768615075	0.531	0.633	7.39851211530937e-65
CD109	3.95492381277684e-69	-0.308124371934178	0.329	0.45	1.04319025409615e-64
EGFL7	5.7493431558204e-69	-0.280013036152717	0.867	0.944	1.51650424421075e-64
ZYX	1.24348715969712e-68	0.317653388031416	0.506	0.316	3.2799460811331e-64
PRCP	1.06562163856363e-67	0.393060338253356	0.601	0.405	2.8107901960393e-63
CRIP1	4.12564656051921e-67	0.321817736183726	0.694	0.769	1.08822179326815e-62
MEIS2	4.12844146805213e-67	-0.255474230882702	0.229	0.366	1.08895900602811e-62
IL32	2.40490611326713e-66	0.518694869322174	0.56	0.464	6.34342085496471e-62
RPN1	2.50175119140843e-66	-0.298061935010233	0.581	0.646	6.59886911757801e-62
MT-ND3	2.84262169854626e-66	0.27630398078476	0.996	0.997	7.49798325425548e-62
CD14	4.01326597185366e-66	0.479734427950132	0.293	0.175	1.05857916539584e-61
TNFRSF12A	8.64880590752608e-66	0.283341268487662	0.24	0.079	2.28129553422815e-61
CD34	1.13315460076102e-65	0.351872861248491	0.627	0.405	2.98892189042734e-61
RPL17	2.34759328603978e-65	0.277240928373775	0.961	0.936	6.19224681058712e-61
ARID5A	2.78800461364513e-65	0.313539859706161	0.376	0.197	7.35391976941176e-61
RPL34	4.36966530242932e-65	0.275409574738553	0.997	0.998	1.15258661682178e-60
SRP14	7.57946438018623e-65	0.259285128540327	0.983	0.991	1.99923531956172e-60
CARD16	8.5192449107306e-65	0.317212488646268	0.475	0.296	2.24712123010341e-60
PLPP3	8.64819014059825e-65	0.338033754326205	0.414	0.271	2.2811331133856e-60
IFI27	7.74478357134379e-64	0.296879013947416	0.972	0.976	2.04284156261335e-59
MRPL17	1.90212088254367e-63	0.261718579138123	0.394	0.209	5.01722425188544e-59
TBX3	1.72872016505943e-62	-0.311263570500211	0.195	0.375	4.55984517937726e-58
SH3BP5	1.7758492038605e-62	-0.278602977338053	0.675	0.775	4.68415744502285e-58
ETS1	4.45021893702102e-62	0.265196805627668	0.436	0.242	1.17383424901804e-57
CXorf36	7.47797730075279e-62	0.273793297112333	0.406	0.219	1.97246607261956e-57
MALL	1.43022213822322e-61	0.281678601152696	0.298	0.136	3.77249693399139e-57
CD74	5.97015375604311e-61	0.347962236940154	0.988	0.987	1.57474745623149e-56
GADD45A	1.08754024901639e-60	0.252824922735442	0.259	0.113	2.86860491483053e-56
JUN	2.13641813466391e-60	-0.371631304986734	0.94	0.978	5.63523011380299e-56
PFDN2	2.56131695202838e-60	0.253066326680151	0.476	0.291	6.75598572436527e-56
IFI16	1.02293618178639e-59	0.275960513200057	0.678	0.525	2.69819876669796e-55
NR4A1	1.46157727884665e-58	-0.495307078707876	0.502	0.583	3.85520238841381e-54
ICAM1	1.58201879465711e-58	0.558298049755846	0.488	0.364	4.17289097466705e-54
SPARC	2.80109820103137e-58	0.363188965912888	0.863	0.752	7.38845672486045e-54
SLC3A2	3.36191363898235e-58	-0.279805846488517	0.565	0.645	8.86771960554375e-54
IFI44L	3.9270378433751e-58	0.346425215581651	0.308	0.163	1.03583477194705e-53
BRI3	5.34595734621884e-58	-0.252128379993293	0.486	0.61	1.41010316921214e-53
PTMS	7.1687042613842e-58	0.267361590058716	0.69	0.489	1.89088912302531e-53
INSIG1	4.7579974698899e-57	0.331581191514418	0.261	0.139	1.25501699263286e-52
LGALS1	3.22845407727186e-56	0.33951212532788	0.758	0.833	8.51569331961998e-52
C2CD4B	6.59847850454711e-56	0.317911802346227	0.204	0.072	1.74048067514439e-51
MCAM	7.44982700061577e-56	0.284617848948068	0.443	0.25	1.96504086795242e-51
RASA4	7.58223674635929e-56	0.255482907491188	0.262	0.112	1.99996658658719e-51
GRASP	1.59549804465572e-55	-0.259070535771177	0.351	0.453	4.20844519238839e-51
HSPA1B	2.78667015605044e-55	-0.569006442393035	0.541	0.597	7.35039987061425e-51
LITAF	3.31359665252947e-55	0.261601751235873	0.478	0.482	8.74027389037697e-51
TEK	1.04248568932296e-54	-0.254728417759181	0.452	0.566	2.74976450272718e-50
SERPINE1	1.53412061151703e-54	0.627317722512774	0.415	0.327	4.04654993699847e-50
SOX7	2.14290666609861e-54	0.324457605198579	0.433	0.292	5.65234491316831e-50
F8	4.18192254321939e-54	-0.37181035725518	0.311	0.365	1.10306570922498e-49
ADAMTS1	4.75997429275946e-54	0.518637131985972	0.374	0.228	1.25553841920116e-49
CLEC3B	5.23214124689904e-54	-0.333258866826309	0.684	0.8	1.38008189669456e-49
CXCL12	1.4189127123587e-53	0.564647918859157	0.399	0.23	3.74266606138855e-49
SOCS2	1.42743213594622e-53	0.263619179365999	0.426	0.251	3.76513774498535e-49
MRPL33	2.0766811355701e-53	0.268581575232092	0.564	0.41	5.47766183129325e-49
PLA1A	2.6713089330311e-53	-0.429547488387019	0.282	0.442	7.04611157265614e-49
OLFM1	3.2960205352342e-53	0.267338545399078	0.224	0.054	8.69391336578725e-49
THBS1	4.43232508687892e-53	0.321414479002136	0.149	0.047	1.16911438816605e-48
FCN3	1.33922956016229e-52	-0.795695376545762	0.417	0.697	3.53248581084007e-48
CD82	2.53023900212011e-52	-0.313744193008587	0.251	0.449	6.67401141589221e-48
TNFSF10	4.84954270120303e-52	-0.326296370670558	0.744	0.853	1.27916387829632e-47
STXBP6	2.09657873508073e-51	-0.295473276774215	0.29	0.519	5.53014572952244e-47
TFPI	2.4421573851423e-51	-0.308662647461729	0.768	0.895	6.44167853478986e-47
SERPINH1	1.34855323431607e-50	0.277693408879913	0.541	0.339	3.55707886615551e-46
TSC22D3	1.78474335468573e-50	-0.284170693068725	0.679	0.858	4.70761754665454e-46
SAT1	3.28973000649324e-50	0.283745453798699	0.919	0.944	8.67732083812723e-46
SWAP70	3.93566339367665e-50	0.251987223521427	0.515	0.371	1.03810993335009e-45
SOCS3	5.2880849785035e-50	0.401268449973775	0.693	0.483	1.39483817477987e-45
SERBP1	6.85496757727229e-50	0.251958010888291	0.643	0.482	1.80813479785711e-45
TCEB1	7.26185175585434e-50	0.25624396031326	0.53	0.374	1.9154586376417e-45
ACKR1	1.46322483803611e-48	0.762193794992128	0.481	0.276	3.85954815528784e-44
DUSP23	6.72513193014161e-48	0.303909247255321	0.433	0.264	1.77388804921345e-43
LDLR	1.04977800331827e-47	0.255191402257338	0.336	0.169	2.7689994393526e-43
HSPG2	2.81454277771181e-47	0.357839742739574	0.558	0.349	7.42391948477043e-43
RNF144B	1.18579865448344e-46	-0.279162161260459	0.261	0.424	3.12778111093096e-42
PHLDA1	2.39537240655542e-46	0.307104627608281	0.391	0.219	6.31827379677123e-42
BCL3	4.77043041342058e-46	0.288637322263397	0.422	0.286	1.25829643014795e-41
DUSP1	3.88644950221111e-44	-0.284080448773817	0.973	0.993	1.02512878519822e-39
SLC38A2	6.6682647213008e-44	0.26598130561514	0.415	0.255	1.75888818553751e-39
CTGF	3.91999562393121e-43	0.579614343763805	0.491	0.296	1.03397724572433e-38
ARGLU1	2.24196130316457e-41	-0.282152273274738	0.623	0.625	5.91362132935719e-37
AKAP12	4.89477081332268e-41	0.358908115535976	0.263	0.154	1.29109369743012e-36
SLC6A4	5.31347660638004e-41	-0.529033103409287	0.239	0.488	1.40153572446486e-36
MX1	1.81021168384217e-40	0.255316063916938	0.31	0.204	4.77479535847049e-36
HSPA1A	5.49325170420897e-40	-0.430308360932003	0.767	0.846	1.4489550020192e-35
DNAJB1	8.36429097813202e-40	-0.41352305547491	0.45	0.559	2.20624903130188e-35
CCL23	1.91814966804983e-39	-0.636176563616103	0.189	0.198	5.05950337941503e-35
ADGRF5	2.17727991802729e-39	-0.281865326038565	0.531	0.615	5.74301123978059e-35
CCND1	1.35142263608874e-38	0.307516603335797	0.324	0.21	3.56464748721126e-34
SOX18	3.44359855489141e-38	-0.297169257853153	0.486	0.64	9.08317990823707e-34
HILPDA	4.04605310317532e-38	0.259319714930382	0.139	0.053	1.06722742702455e-33
FAM107A	4.77919735358061e-38	-0.291220117064542	0.57	0.669	1.26060888595396e-33
CCL2	8.80208462299102e-38	0.780184819872769	0.316	0.11	2.32172586100634e-33
TUBA1A	1.22428047034099e-37	0.271698925779994	0.603	0.54	3.22928459661842e-33
ID2	1.45000014508401e-37	-0.272813637199805	0.271	0.399	3.82466538268808e-33
JUNB	2.69509394588654e-37	-0.270623007479113	0.956	0.984	7.10884930106494e-33
CLDN5	6.39250361843873e-37	-0.274973939006553	0.89	0.94	1.68615067943558e-32
HYAL2	1.01820520686696e-36	-0.266272763182688	0.822	0.879	2.68571987415297e-32
CDKN1A	1.27074306811429e-35	0.334552420110343	0.608	0.469	3.35183899076507e-31
ABI3BP	1.39845119581813e-34	-0.334750119561899	0.152	0.288	3.68869471920949e-30
VCAM1	4.29205536809482e-33	0.443764954767881	0.22	0.141	1.13211544444237e-28
CCL14	7.98546051574164e-33	0.554751505276844	0.461	0.321	2.10632492023717e-28
EDN1	3.79508716571626e-32	0.424138862003217	0.471	0.319	1.00103014170098e-27
HERPUD1	3.6388661883758e-31	-0.281159261255574	0.544	0.705	9.59823734507884e-27
HEY1	1.46568521330161e-30	-0.320438304730361	0.224	0.394	3.86603788712566e-26
IGFBP3	6.10959245640021e-30	-0.858850687084716	0.109	0.216	1.61152720222468e-25
RASD1	1.23880873464738e-28	-0.25704495440009	0.075	0.127	3.2676057993794e-24
SPARCL1	1.42051699536532e-28	-0.284096052088083	0.826	0.931	3.74689767867509e-24
EDNRB	5.18316966043827e-28	-0.512218752920698	0.161	0.191	1.3671646613338e-23
ATF3	3.31273950180364e-26	-0.368635414321633	0.409	0.318	8.73801298390747e-22
S100A4	5.20626118693141e-25	0.329143761810913	0.666	0.822	1.3732555132769e-20
MT1E	3.82093168166061e-24	-0.421210812159478	0.404	0.631	1.00784714967162e-19
CA4	4.75467436543679e-24	-0.425136973937714	0.228	0.361	1.25414045737126e-19
FN1	4.81084813266886e-24	0.312887984608487	0.33	0.242	1.26895741195407e-19
MT1M	1.45101203488347e-23	-0.440077994373572	0.409	0.614	3.82733444441214e-19
CX3CL1	2.16547137192012e-23	0.290618430088743	0.421	0.349	5.7118638377137e-19
C8orf4	5.40769798677472e-21	0.265902629616545	0.597	0.467	1.42638849797157e-16
IL6	2.68581385426965e-17	0.319365149318847	0.183	0.132	7.08437120340706e-13
IL7R	3.02992146953655e-17	-0.348248614401127	0.273	0.473	7.99202386019655e-13
TAGLN	3.43720889029984e-13	0.263044865753719	0.268	0.123	9.06632588994388e-09
