## Supplementary material for "Single-cell RNA-sequencing reveals profibrotic roles of distinct epithelial and mesenchymal lineages in pulmonary fibrosis": Fibroblasts_disease_vs_control_.csv

	p_val	avg_logFC	pct.1	pct.2	p_val_adj
GPX3	1.83890393515854e-54	-1.50384617189545	0.533	0.95	4.85047690976767e-50
PRELP	3.95795096767078e-25	-0.879274006195059	0.801	0.9	1.04398872674252e-20
FBLN5	1.24545765800614e-23	-0.707243667518822	0.679	0.921	3.2851436645228e-19
RPS21	1.84114343238975e-23	-0.556789518389945	0.951	0.993	4.85638403161444e-19
SEPW1	3.10078484617427e-22	0.566937043590915	0.962	0.757	8.17894018875386e-18
SPOCK1	8.54239944724595e-22	-0.580368802521714	0.122	0.507	2.25322870220007e-17
MMP14	2.27289714123133e-21	-0.621842878741917	0.352	0.729	5.99522078942587e-17
HSP90B1	2.75613348152752e-20	0.652073752547851	0.951	0.814	7.26985328422513e-16
SERPINA3	5.01534302899489e-20	-1.04775131989023	0.334	0.764	1.32289703075798e-15
GALNT15	1.06056052934501e-19	-0.625466473019302	0.052	0.386	2.79744050825334e-15
RPL39	1.32622194565271e-19	-0.533087363083974	0.99	0.993	3.49817562604816e-15
MFGE8	2.74393968645028e-19	-0.642385019446216	0.645	0.879	7.23768971094989e-15
TGFBR3	3.77205916660766e-18	-0.644992060608883	0.317	0.636	9.94956046376102e-14
IER2	5.38555333138359e-18	-0.914888233681675	0.662	0.836	1.42054740221905e-13
SCGB3A1	1.37852788195073e-17	1.32179262700386	0.544	0.3	3.63614299422143e-13
ADH1B	6.24173273341837e-17	-0.836887134152224	0.916	0.964	1.64638184309376e-12
RPS27	7.04998937874843e-17	-0.478584880222708	1	1	1.85957569843247e-12
NID1	8.62305166372999e-17	-0.609891953927539	0.314	0.657	2.27450233734206e-12
SERPINA3.1	1.39767155088767e-16	-0.660532447893011	0.226	0.557	3.6866382497764e-12
IGF1	3.46087205691705e-16	0.869012466635034	0.812	0.543	9.1287422245301e-12
CRIP1	4.41588726721948e-16	0.881040298009596	0.836	0.65	1.16477858447448e-11
A2M	5.85020121302606e-16	1.09228736744953	0.889	0.6	1.54310757395988e-11
CALM1	5.97919402957382e-16	0.525451337682485	0.927	0.757	1.57713200918069e-11
IGFBP4	2.04212412946427e-15	0.724500588472111	0.972	0.95	5.3865108162879e-11
CTSK	2.10739271699066e-15	-0.722920244382736	0.784	0.857	5.55866976960627e-11
RHOB	3.06802466432915e-15	-0.793477207355937	0.742	0.829	8.09252865710101e-11
CILP	4.66944871931291e-15	-0.787312165965084	0.233	0.55	1.23166048869317e-10
IL32	6.31905556209285e-15	0.665938843372326	0.582	0.357	1.66677728561323e-10
RPL37	1.50577591316457e-14	-0.440943901427099	0.997	0.993	3.97178512615418e-10
SKP1	2.35713184080497e-14	0.399360391285884	0.969	0.914	6.21740665649128e-10
TAGLN2	2.51041373226985e-14	0.501095144972201	0.972	0.943	6.62171830160818e-10
SERPING1	2.85187670177049e-14	-0.46114900783303	0.986	1	7.52239517626003e-10
LMNA	5.59041684846734e-14	0.562885957419726	0.934	0.829	1.47458425212023e-09
PPDPF	8.0152463837989e-14	0.419162385069436	0.983	0.964	2.11418153865464e-09
RPS29	1.04694190815672e-13	-0.521894810201762	0.815	0.95	2.76151867114499e-09
RPL36A	1.04947134971595e-13	-0.527613056849249	0.449	0.693	2.76819057914576e-09
DYNLL1	1.05220149002302e-13	0.449537186741347	0.958	0.893	2.77539187023373e-09
COL1A1	1.41766907030132e-13	-1.00158097380222	0.889	0.893	3.7393857067338e-09
YWHAB	1.98408246189504e-13	0.436917224526895	0.875	0.707	5.23341430974055e-09
THY1	2.13130826914301e-13	0.736187534114307	0.843	0.607	5.62175182151851e-09
COL3A1	2.17699784564459e-13	-1.02843443957878	0.833	0.886	5.74226721745672e-09
CALM2	3.68010223271073e-13	0.417770935142625	0.965	0.9	9.7070056592211e-09
COL14A1	5.72367806475758e-13	0.62244829496093	0.843	0.679	1.50973456314111e-08
SFRP1	7.68684543998224e-13	0.762906746863262	0.512	0.329	2.02755922170411e-08
MYL6	9.04741640860701e-13	0.398107707519339	0.993	0.964	2.38643702609827e-08
SUN2	1.20295537726098e-12	-0.428334566137021	0.226	0.471	3.17303539860129e-08
GAS1	2.31343616376394e-12	-0.405465108108164	0.328	0.586	6.10215056916014e-08
PTMA	4.29841003994112e-12	0.422516496725048	0.99	0.943	1.13379161623527e-07
RPLP0	8.85189769365096e-12	-0.384680505532739	1	1	2.33486505465431e-07
SCGB1A1	1.27576561128712e-11	1.30562859025087	0.39	0.379	3.36508695289204e-07
EEF1G	2.93609112060741e-11	-0.400777076305316	0.77	0.921	7.74452754882617e-07
SNHG18	2.96735473464129e-11	-0.330672169483731	0.202	0.45	7.82699158356333e-07
RNASE4	3.07795471456101e-11	-0.454025202105179	0.544	0.814	8.11872115059758e-07
RPL37A	3.12731910833171e-11	-0.389558592236702	0.965	0.993	8.24892961204655e-07
DDX5	3.32551305450169e-11	0.397802235362595	0.955	0.914	8.7717057838591e-07
HIGD1A	4.03329682227256e-11	-0.409796798049621	0.341	0.586	1.06386270281083e-06
ABCA1	4.58997771883242e-11	-0.408651515477572	0.213	0.514	1.21069842289643e-06
IL18	5.91120494480944e-11	-0.444972806483677	0.125	0.35	1.55919852829239e-06
CFL1	6.133518006785e-11	0.402092423629525	0.948	0.886	1.61783804464968e-06
RPL30	6.36755052080342e-11	-0.308085594186374	1	1	1.67956880087232e-06
AC093627.8	7.14013717555409e-11	-0.276747507399001	0.042	0.279	1.8833539827959e-06
CRIP2	7.59885098832376e-11	0.525179675072522	0.603	0.336	2.00434892519016e-06
RPL23A	7.61792116773196e-11	-0.325440666537829	0.99	0.986	2.00937906641266e-06
LAMA2	8.32709835582005e-11	-0.536255971542902	0.652	0.857	2.19643873331465e-06
PODN	8.34363009061445e-11	-0.495581589392831	0.801	0.886	2.20079930900137e-06
EEF2	1.32005626553167e-10	-0.351434120878739	0.941	0.986	3.48191241159289e-06
CYBA	1.74096920054478e-10	0.38473289673389	0.878	0.721	4.59215446027696e-06
H1F0	2.02623317181096e-10	-0.492500851272671	0.324	0.621	5.34459523728577e-06
OMD	2.06025698994313e-10	-0.525015514157213	0.404	0.707	5.43433986237298e-06
LOX	2.46836578450163e-10	-0.478663834305058	0.404	0.686	6.51080842977994e-06
TUBA1A	2.59338808896358e-10	0.584823768897162	0.742	0.536	6.84057976225924e-06
TUBA1B	3.06779427527333e-10	0.558677261353158	0.826	0.629	8.09192095988847e-06
NOX4	3.402773533562e-10	-0.318624705387324	0.094	0.321	8.97549574947648e-06
RPL36	4.27468408153529e-10	-0.358161008715186	0.983	0.993	1.12753342018656e-05
SRPX2	4.37020634870964e-10	-0.364800482382002	0.178	0.429	1.15272932859914e-05
UBB	4.60620014273566e-10	0.364140095468651	0.951	0.85	1.21497741164938e-05
IGFBP6	4.65596095776777e-10	-0.675320398330537	0.916	0.993	1.2281028218304e-05
HSPB2	4.88269872990407e-10	-0.266733404085948	0.122	0.371	1.2879094439868e-05
MXRA8	4.9042355827201e-10	-0.391054994684793	0.787	0.9	1.29359021965408e-05
CXCL12	6.05579300537242e-10	0.677067885647689	0.662	0.429	1.59733652102708e-05
RTN4	6.44101249519844e-10	-0.335382443287281	0.871	0.979	1.69894586585849e-05
DUSP1	7.7150632925667e-10	-0.5469642690616	0.941	0.986	2.03500224468032e-05
PDGFRL	8.77406518832384e-10	-0.532378516351694	0.512	0.729	2.31433517472418e-05
PDIA3	9.44499776627348e-10	0.423332109936589	0.864	0.729	2.49130706080996e-05
GRN	9.60383178926962e-10	-0.385753528472358	0.638	0.779	2.53320271105565e-05
CXCL14	1.06270736666837e-09	1.26861274745964	0.571	0.271	2.80310322106115e-05
ELN	1.69095557778254e-09	-0.556515210553192	0.707	0.814	4.46023352751701e-05
HIST1H1C	1.76943252025664e-09	-0.305984886943382	0.073	0.3	4.66723215868094e-05
FHL2	2.79705830368972e-09	0.467340511826252	0.47	0.229	7.37780068764239e-05
CYP4B1	3.27105333175936e-09	-0.709256049458925	0.056	0.4	8.62805737318165e-05
HSPB6	3.43520946067887e-09	0.489043569594358	0.85	0.7	9.06105199443266e-05
PDGFRA	3.69580802421472e-09	-0.395988825083286	0.443	0.729	9.74843282547117e-05
RGCC	4.05543190247403e-09	0.623688554099867	0.505	0.243	0.000106970127291558
PCBP2	4.52042851033176e-09	-0.357197195601291	0.805	0.936	0.000119235342817021
SERTAD1	4.6507008955358e-09	0.43513370473668	0.436	0.214	0.000122671537521548
AC090498.1	5.09911016777311e-09	-0.401067682322615	0.979	1	0.000134499228895351
RPL14	5.97954767019835e-09	-0.30163266094777	0.993	0.993	0.000157722528896822
FBN1	6.26492675699152e-09	-0.569353285405165	0.794	0.836	0.000165249973069165
DCXR	7.41449060944057e-09	-0.364926180368582	0.286	0.557	0.000195572018805214
TMEM176A	8.7101200835153e-09	0.496208663164361	0.721	0.507	0.000229746837442883
CALR	9.06123959128804e-09	0.413647428345516	0.822	0.714	0.000239008316699405
ANG	1.0155558025135e-08	-0.333428094239985	0.223	0.493	0.000267873154028986
PCSK5	1.12027634221844e-08	-0.356470004907377	0.202	0.429	0.000295495290786958
TSC22D1	1.22006102262185e-08	0.502006360331909	0.578	0.279	0.000321815495936966
CCNG1	1.25997538291252e-08	-0.319257024665094	0.206	0.443	0.000332343706750835
RPL18A	1.29752346107898e-08	-0.289689668586889	0.997	0.993	0.000342247763328802
CFH	1.84027035581252e-08	0.524564597905278	0.913	0.793	0.00048540811175267
COL5A2	1.93759242811731e-08	-0.503943890757767	0.533	0.607	0.000511078754764503
ARPC1B	1.97855646578125e-08	0.36862167773528	0.756	0.564	0.000521883838979121
CHI3L2	2.39765329162993e-08	-0.436758404729888	0.028	0.193	0.000632429008733227
SQSTM1	2.54411315740055e-08	-0.376550671540748	0.85	0.943	0.000671060727527543
CADM3	2.64070381383504e-08	-0.401268710846399	0.226	0.5	0.000696538444975268
FKBP5	2.78842435720688e-08	-0.377513987213114	0.275	0.536	0.00073550269270046
NUPR1	3.3717734386209e-08	-0.379451847130965	0.847	0.914	0.000889372679905034
RPS28	3.49180980715103e-08	-0.314231695789365	0.997	0.993	0.000921034672832227
ZFAS1	3.87121178163517e-08	-0.34087102987177	0.631	0.807	0.00102110953164191
FIBIN	4.72759089906269e-08	-0.493035571650967	0.261	0.593	0.00124699665144576
PLXDC1	5.58934276932919e-08	0.323614081677844	0.3	0.071	0.00147430094226596
SPON1	6.52770880218847e-08	0.387900109442025	0.634	0.371	0.00172181375075325
SELK	7.33116400055984e-08	0.348733141773176	0.631	0.407	0.00193374112842767
FBLN2	7.48062325042778e-08	-0.444985922011806	0.875	0.907	0.00197316399476534
TMSB4X	7.97286500178277e-08	0.342025443435045	1	1	0.00210300260152024
LAMC1	8.52510441541688e-08	-0.339403357430072	0.366	0.564	0.00224866679165451
ADM	8.93928110391726e-08	-0.725953427924487	0.272	0.429	0.00235791417678026
RFK	9.1636080320428e-08	0.313134943867852	0.355	0.121	0.00241708489061193
IGBP1	9.20751887223825e-08	-0.257657902203081	0.258	0.557	0.00242866725293028
SLIT3	9.244155447589e-08	0.389605360516302	0.683	0.521	0.00243833088241055
EIF3E	9.9915147550728e-08	-0.325858035379439	0.627	0.807	0.00263546184694555
CALHM2	1.02998663188497e-07	-0.285770939524176	0.348	0.564	0.00271679573892297
NR4A2	1.05528583314617e-07	0.47174427372352	0.324	0.107	0.00278352744208964
MPST	1.07992072783523e-07	-0.291265721831917	0.244	0.514	0.00284850690381098
TMEM159	1.0945869273644e-07	-0.301679395925404	0.247	0.436	0.00288719193830908
IFITM2	1.19083405853682e-07	0.301223293765128	0.993	0.979	0.00314106299620257
FSTL1	1.20257433717149e-07	-0.474519012550156	0.875	0.879	0.00317203032915724
CRABP2	1.24007585840327e-07	0.530027204732845	0.551	0.271	0.00327094809171031
PRDX2	1.34165685744098e-07	0.309529341796105	0.756	0.586	0.00353888829287207
C8orf4	1.40444548528747e-07	0.364961889491151	0.373	0.171	0.00370450585654275
DSE	1.4340219728528e-07	-0.330074262141553	0.251	0.486	0.00378251975779383
RPS2	1.44060710394131e-07	-0.337448322594268	0.997	1	0.003799889358066
SERF2	1.63071790209911e-07	0.288390496827592	0.993	0.993	0.00430134461036683
PMP22	1.8337197097033e-07	-0.319357953644341	0.889	0.943	0.0048368024782844
PID1	1.85398276902174e-07	-0.330527879749695	0.411	0.614	0.00489025034984865
IMPDH2	2.00436595866434e-07	-0.292171977724633	0.38	0.636	0.00528691608916893
SSR4	2.09141511009706e-07	0.286769871704376	0.948	0.886	0.00551652563590303
GABARAPL2	2.16101894523705e-07	0.296638818355778	0.861	0.707	0.00570011967185178
TPI1	2.28350253134983e-07	0.31297794652295	0.913	0.8	0.00602319462694143
CYB5A	2.34509796621667e-07	0.327092346054169	0.777	0.607	0.00618566490548972
GPNMB	3.34843885927099e-07	-0.454850333288908	0.749	0.771	0.00883217717909908
MFAP5	4.02460814543127e-07	-0.805824612180629	0.589	0.721	0.0106157089052041
SREBF1	4.23502985399266e-07	-0.255216271202204	0.181	0.386	0.0111707382458764
FABP3	4.56710016668116e-07	-0.331243169346535	0.07	0.229	0.0120466401096549
PHGDH	4.65013714589592e-07	-0.348150858207436	0.345	0.579	0.0122656667497297
DNAJA1	4.79836754842589e-07	0.355047604279357	0.533	0.321	0.012656654082483
ADAMTS5	4.81226372106364e-07	-0.359899826904998	0.125	0.293	0.0126933080170495
ACTB	5.44847242293425e-07	0.35085793894627	0.993	1	0.0143714357099737
ARPC5	5.5826165600974e-07	0.322641318955222	0.652	0.457	0.0147252677005689
COL1A2	5.66739434941876e-07	-0.470519133342222	0.986	0.986	0.0149488860754619
NDRG2	5.76522231980309e-07	-0.323098648405128	0.22	0.386	0.0152069269129446
C4orf3	5.79592349578641e-07	0.290477043326973	0.805	0.629	0.0152879074048358
ACKR4	7.38452525061625e-07	-0.30505936346578	0.143	0.329	0.0194781622535505
FGL2	7.74721680886778e-07	0.451700814754135	0.415	0.221	0.0204348337767505
DCN	8.09316539543087e-07	-0.363884085507755	1	1	0.021347342363528
RPL34	8.52235647705903e-07	-0.292596961216725	0.997	1	0.0224794196795386
FAIM2	8.63903451455022e-07	0.344861994212022	0.46	0.257	0.0227871813390291
TPPP3	9.12103122803095e-07	0.441832752279039	0.366	0.136	0.0240585440701773
PABPC1	9.17881530486614e-07	-0.277816996116517	0.77	0.85	0.0242109611296454
RPL29	9.67193198950355e-07	-0.263023063432697	0.997	1	0.0255116550087135
TMEM176B	9.70440661646928e-07	0.3887011792733	0.746	0.564	0.025597313332261
RAC1	9.7550196636695e-07	0.262711024665402	0.937	0.886	0.025730815366861
RSPO3	1.08243209966933e-06	0.538642956447583	0.46	0.293	0.028551311492978
H1FX	1.13046935064242e-06	-0.285418875053624	0.226	0.429	0.0298183900618951
ABCA6	1.14797369289331e-06	-0.33348607029589	0.467	0.707	0.0302801020974467
HLA-C	1.21243142693925e-06	-0.320507354201941	0.93	0.979	0.0319803037483765
BAMBI	1.21558962586697e-06	-0.255567394801317	0.115	0.357	0.0320636075614929
RPS19	1.22147177642563e-06	-0.310052882280995	1	1	0.032218761046779
GDF15	1.36591957792969e-06	-0.778648797745923	0.056	0.143	0.0360288607070514
COMP	1.52254821173065e-06	0.45867616494258	0.146	0.021	0.0401602541808193
SH3D19	1.54973315383209e-06	-0.289142383548884	0.425	0.65	0.0408773113986291
RPL17	1.65712950319547e-06	-0.330360781411934	0.93	0.971	0.043710104905787
HMGN1	1.65953097374192e-06	0.307345026962976	0.599	0.429	0.0437734484943905
MGP	1.81294200504445e-06	0.409402999653842	1	0.993	0.0478199712670574
CCL2	1.85810857905659e-06	1.01113559442343	0.484	0.186	0.0490113299897756
CFB	1.96096244495465e-06	-0.359742373865041	0.282	0.386	0.0517243064105687
CRYAB	2.12268349048093e-06	-0.402120972898428	0.571	0.679	0.0559900224284155
VAT1	2.28360711101515e-06	-0.339773659230267	0.554	0.671	0.0602347047672467
CTHRC1	2.29632367128342e-06	-0.744795603138845	0.258	0.457	0.0605701294774428
COL16A1	2.3106526713347e-06	-0.286685198926842	0.31	0.514	0.0609480855117954
CCDC85B	2.34956031398166e-06	0.302647140467569	0.718	0.55	0.0619743524018942
MYL12B	2.36244757964433e-06	0.261833524002724	0.955	0.914	0.0623142798082786
HSPA5	2.40085800044997e-06	0.422043827273198	0.739	0.65	0.0633274314778689
HLA-A	2.45841529999918e-06	-0.30472127155791	0.979	0.95	0.0648456203680784
HLA-B	2.67029090632862e-06	-0.332898602448431	0.93	0.986	0.0704342632362301
LITAF	2.69980152368142e-06	0.346870943842111	0.711	0.6	0.0712126647901449
PSME2	2.78133235669649e-06	0.327337414061767	0.505	0.3	0.0733632035725833
RPS18	2.9681111662358e-06	-0.269162887826017	1	1	0.0782898682318016
RPL38	3.23413496778593e-06	-0.271611429398239	0.861	0.957	0.0853067780452894
S100A11	3.34933919249016e-06	0.29259608725421	1	0.971	0.088345519880313
CD34	3.50512204584789e-06	-0.41934680459432	0.659	0.764	0.0924546042033298
LINC01028	3.53868717383585e-06	-0.412458143599135	0.059	0.236	0.0933399515842682
GGT5	3.62706121737124e-06	-0.336631662687712	0.338	0.521	0.0956709937306013
S100A10	3.86389572214049e-06	0.372282450584962	0.983	0.95	0.1019179774629
COL6A1	4.24121956574628e-06	-0.333752850035029	0.93	0.943	0.11187064848569
MXRA5	4.46839388661738e-06	0.307569091494498	0.362	0.121	0.117862825547307
CYR61	4.47846806301463e-06	-0.698373450567425	0.679	0.821	0.118128552098137
SEPP1	4.53005661654345e-06	-0.389001752726066	0.794	0.921	0.119489303374566
PSMA7	4.75330135852559e-06	0.27255891087756	0.794	0.707	0.125377829933829
GADD45B	4.76161726843004e-06	-0.668962894950734	0.561	0.671	0.125597178689379
ARPC2	4.81396281758619e-06	0.283274131032915	0.774	0.693	0.126977897239471
EIF5	5.35785970024427e-06	0.298222092468788	0.624	0.457	0.141324265313343
PDE4D	5.5994051026454e-06	0.25981988510013	0.3	0.1	0.147695508392478
MMP23B	5.62178294383615e-06	-0.334407400042035	0.554	0.664	0.148285768709566
FTL	5.66238525966893e-06	-0.260997521657925	1	1	0.149356735994287
PTMS	5.69175504200107e-06	0.303695840762251	0.826	0.55	0.150131422742862
RPL26	5.71478997589659e-06	-0.261336851123484	0.993	1	0.150739015194224
CTSA	5.78059727263173e-06	-0.306036954457603	0.502	0.657	0.152474814260207
RAMP2	5.81749922017429e-06	-0.383230621809497	0.23	0.529	0.153448176930537
FTH1	5.97244567069307e-06	-0.258893103499026	1	1	0.157535199455871
JUNB	5.98189628252886e-06	-0.471294626259026	0.885	0.921	0.157784478244264
CD9	6.91811428481535e-06	0.359824934428024	0.85	0.621	0.182479100490574
C8orf59	7.28784961336919e-06	-0.278733838575534	0.488	0.679	0.192231609251839
EIF4G2	7.55200025269163e-06	0.285082015271539	0.676	0.529	0.199199110665247
TSPO	8.0116013393249e-06	0.279420001257505	0.69	0.493	0.211322008527373
MT1A	8.09354227342214e-06	0.701244390792565	0.289	0.121	0.213483364546056
ITGA5	8.28749629484495e-06	-0.266257002947187	0.167	0.364	0.218599289769125
MT-ND4L	8.91765691508593e-06	-0.280911415586367	1	1	0.235221036449222
SPARC	8.96408961363614e-06	-0.451784989366451	0.927	0.95	0.236445791738881
CLU	9.40411213373058e-06	-0.481979683039607	0.934	0.95	0.248052265751412
ACKR3	9.65682274690016e-06	-0.380362026027085	0.209	0.407	0.254718013594986
RPL23	1.00195961182318e-05	-0.25364939902937	0.739	0.893	0.2642868868106
COL15A1	1.03694849971509e-05	0.350695040280515	0.38	0.129	0.273515905769848
NUCKS1	1.08213667871789e-05	0.272280579011404	0.763	0.643	0.285435191745418
OGN	1.09808097761999e-05	-0.367367159170717	0.794	0.843	0.289640819466825
LHFP	1.11191677380481e-05	-0.306418741289301	0.725	0.879	0.293290287426495
ITIH5	1.15867769629979e-05	0.334583113048418	0.425	0.236	0.305624415952994
TPM3	1.18130339213066e-05	0.268813588147398	0.568	0.386	0.311592395742305
ITGB1	1.2758744355963e-05	0.277137605827436	0.822	0.714	0.336537399877236
PPP1R15A	1.30137533291191e-05	-0.425781346098737	0.554	0.614	0.343263771562174
HSP90AB1	1.31477976129405e-05	0.271131780397403	0.934	0.893	0.346799457636531
JUND	1.31747504186998e-05	0.316233974380222	0.585	0.436	0.347510391794044
NUCB2	1.38482962410885e-05	0.312550139029794	0.683	0.486	0.365276509951191
PIM1	1.43685864813685e-05	-0.295845383090942	0.171	0.386	0.379000205619058
FXYD5	1.44344362156628e-05	0.32075448579154	0.481	0.3	0.380737124060538
HMGB1	1.47311401627086e-05	0.263239929493276	0.916	0.864	0.388563284071765
FKBP10	1.73841987896927e-05	-0.276454969210234	0.453	0.593	0.458543011475725
TNFRSF12A	1.81010380602014e-05	0.444386944511986	0.397	0.179	0.477451080913933
ZNF503	1.96947539594459e-05	-0.29098951442513	0.321	0.586	0.519488525188305
C10orf10	2.30499314305792e-05	-0.666035381961453	0.22	0.414	0.607988041344386
IGFBP3	2.34046986741269e-05	0.451700814754135	0.362	0.157	0.617345736927446
DCLK1	2.54118278948324e-05	-0.276546269787013	0.307	0.436	0.670287784381994
PI16	2.76937074574452e-05	-0.747471590756688	0.519	0.621	0.730476921605032
SH3BGRL3	2.79875872192125e-05	0.325288312143382	0.93	0.871	0.738228588081167
HAS1	2.96909770690554e-05	0.356190252112457	0.174	0.036	0.783158902150474
VASN	2.99451323598637e-05	-0.352556474674984	0.359	0.593	0.789862756256125
NDUFAF3	3.17922586517058e-05	0.251991705651868	0.627	0.457	0.838584406456045
GPX4	3.35930131285255e-05	-0.254629330613087	0.895	0.957	0.886082907291118
CLDN11	3.59671255959257e-05	-0.271737039310326	0.129	0.264	0.948704871843733
PDGFRB	3.7629268481866e-05	-0.270072305351463	0.439	0.657	0.992547214746179
GUK1	3.85468067239288e-05	0.254421703968131	0.791	0.671	1
CTSF	4.26181871967177e-05	-0.295919564315708	0.578	0.771	1
JUN	4.31778756975242e-05	-0.389776705158747	0.941	0.964	1
PDLIM4	4.32851348357606e-05	0.264748475266589	0.561	0.307	1
C11orf31	4.47778549558874e-05	0.255609352563787	0.617	0.45	1
RBM3	4.77414703005378e-05	-0.267276133754637	0.652	0.757	1
TUBB4B	5.87199930733227e-05	0.275411979859966	0.557	0.393	1
ACADVL	6.09961502540914e-05	0.264061846023162	0.561	0.45	1
CFI	6.79248935115671e-05	0.278166260570257	0.415	0.2	1
SPON2	7.97413039581142e-05	-0.355207785036289	0.683	0.771	1
PLIN2	8.07157399804333e-05	-0.359809835454125	0.233	0.414	1
FOSB	8.11389372824077e-05	0.42021422756909	0.575	0.357	1
OAF	8.5289611154888e-05	-0.289677387487883	0.488	0.621	1
PKM	8.81957176600107e-05	0.265239179595425	0.742	0.7	1
SRSF7	8.93421422756613e-05	0.257767515880258	0.512	0.371	1
C1R	9.28799324774483e-05	-0.265588109363032	0.92	0.971	1
TUBB6	9.586423570411e-05	0.271073578261368	0.561	0.371	1
HTRA1	0.000102666396770276	-0.298044859487328	0.606	0.786	1
TCEAL4	0.000108880533696917	-0.26878424896729	0.599	0.679	1
NEAT1	0.000114807677927653	-0.3340870845838	0.916	0.964	1
TFPI2	0.000115919864782939	0.299968463102497	0.118	0.036	1
USP53	0.000126085204323383	-0.279915204126036	0.352	0.507	1
FILIP1L	0.000149901571651402	0.279648345848048	0.617	0.421	1
MFAP4	0.000155790344785826	-0.333440301196729	0.878	0.957	1
PDIA6	0.000161052658493659	0.270536665496792	0.679	0.557	1
SEMA3C	0.000169320214556237	-0.422227465022558	0.439	0.521	1
PPP1R14A	0.000177136736044437	0.37043114172306	0.195	0.079	1
PLAC9	0.000188607687225339	0.292408099896826	0.969	0.85	1
IFI27	0.000197194539736492	0.542857625857772	0.415	0.257	1
HSPA8	0.000211000440555155	0.294572477599042	0.857	0.671	1
TNFAIP6	0.000216049401799179	0.360771828811124	0.348	0.271	1
APOC1	0.000217760274625134	-0.30058672929011	0.226	0.293	1
ITGBL1	0.00023518364188268	-0.254002678820245	0.202	0.414	1
GLUL	0.000272032601545056	-0.30299595275572	0.711	0.771	1
HSPE1	0.000326614614393283	0.250268440260099	0.631	0.529	1
FGF7	0.000345484037948422	0.301635174959069	0.707	0.693	1
CSRP1	0.000373763071738643	0.264853393299472	0.401	0.307	1
RPS26	0.000374561108469101	-0.268189929891896	0.979	0.971	1
UCHL1	0.00042740484332722	-0.316685036543275	0.328	0.407	1
ANGPTL1	0.000433109513045141	-0.268151540930969	0.429	0.514	1
COL5A1	0.000517287264932948	-0.316064726129606	0.463	0.457	1
FOS	0.000641950118369716	-0.371897275460574	0.92	0.971	1
TIMP3	0.000645128664442084	-0.362236373557345	0.93	0.929	1
MT1E	0.000777540257075366	-0.522358859579664	0.509	0.614	1
IGFBP2	0.00106927254975916	0.450365787316988	0.237	0.086	1
PDLIM3	0.00114648609486531	0.271259365535475	0.617	0.507	1
NFKBIZ	0.00141903579640034	-0.268480491484927	0.355	0.486	1
PLPP3	0.0015497227823074	0.282940246280758	0.746	0.621	1
BST2	0.00171818387410488	0.293761118528163	0.404	0.307	1
PPIC	0.00189903929181942	0.250304300334094	0.69	0.65	1
SFRP4	0.00199373972102813	0.677479485821618	0.638	0.536	1
COL6A3	0.00208559854571886	-0.302561063593828	0.791	0.807	1
FST	0.00219044377572992	0.292609707923121	0.129	0.107	1
F3	0.00221298652146003	-0.286779137853189	0.394	0.571	1
CRISPLD2	0.00240126615385082	-0.258777499033174	0.557	0.757	1
THBD	0.00243666431948958	-0.296892320893775	0.125	0.207	1
IFI6	0.00275153664668663	0.252641991335985	0.554	0.357	1
MAFB	0.00276519188461236	-0.253098075112612	0.216	0.407	1
MT1G	0.00281984530128173	-0.507237463241415	0.139	0.214	1
ASPN	0.00285435217931815	-0.319543174520765	0.188	0.336	1
RP11-14N7.2	0.00301766219822196	-0.272464078794933	0.61	0.607	1
HSPA1B	0.00319517096209824	-0.493080297503859	0.456	0.471	1
CFD	0.00327193306400464	0.323164946255966	0.955	0.907	1
MYOC	0.00374201250098239	-0.592906905781026	0.202	0.329	1
UAP1	0.00376665384107242	-0.290049397994317	0.537	0.707	1
OSR1	0.00393470610188802	-0.267806365562276	0.415	0.6	1
MT2A	0.00398757477796623	0.405926301861699	0.902	0.964	1
IGF2	0.0040640729825956	0.303340755384977	0.439	0.371	1
ID2	0.00431061734022872	-0.269730643251953	0.348	0.471	1
PLA2G2A	0.00471979546459289	0.561846836114438	0.613	0.607	1
CITED2	0.00491677110203047	-0.261304380955448	0.314	0.393	1
IER3	0.0050253071119591	-0.370393102620836	0.341	0.564	1
CD55	0.00534004669637491	0.328693346472903	0.554	0.4	1
MT1X	0.00547873391542825	-0.505861646502611	0.561	0.607	1
SFTPC	0.00569346061200865	0.408574776829745	0.443	0.65	1
CPE	0.00663255061539715	-0.255090302820101	0.627	0.764	1
CAV1	0.00694938423487982	0.264373543127348	0.617	0.586	1
HTRA3	0.00813863170361577	-0.283689537043294	0.544	0.636	1
SLPI	0.00837254957777581	-0.432291142366014	0.62	0.671	1
DNAJB1	0.014342091473871	-0.308653058119158	0.47	0.379	1
SERPINE1	0.0154438791192147	0.489450764181257	0.345	0.214	1
WISP2	0.019450480085585	-0.313174365212717	0.62	0.636	1
ID3	0.0225611541596975	-0.283487638898715	0.69	0.636	1
C7	0.0226646012068755	0.318372587087006	0.819	0.693	1
HSPA1A	0.0246926238828196	-0.371543727162497	0.697	0.557	1
RARRES1	0.0341516966190925	0.283003154101772	0.787	0.7	1
NR4A1	0.0404980326509295	0.271448724807386	0.697	0.557	1
PCOLCE2	0.0493180778922086	-0.262753250607819	0.341	0.55	1
APOD	0.0683089898685832	-0.273311532845592	0.801	0.907	1
PTGDS	0.0826388713461623	0.296157274550811	0.794	0.657	1
CTGF	0.16207173988523	0.252421329799617	0.512	0.571	1
APOE	0.182449675463822	-0.298488683644882	0.355	0.357	1
