## Supplementary material for "Single-cell RNA-sequencing reveals profibrotic roles of distinct epithelial and mesenchymal lineages in pulmonary fibrosis": KRT5-KRT17+_disease_vs_control_.csv

	p_val	avg_logFC	pct.1	pct.2	p_val_adj
SOD2	2.72E-06	-1.56531039	0.419	0.692	0.07165374
CLU	0.001907884	-1.403523502	0.1	0.462	1
MALAT1	1.91E-06	-1.333191509	1	1	0.050314683
C3	3.60E-05	-1.324799047	0.377	0.769	0.950641626
NAMPT	7.40E-10	-1.158991647	0.322	0.615	1.95E-05
DDIT3	5.09E-07	-1.089169175	0.144	0.538	0.013436638
ELF3	7.47E-07	-1.088506496	0.841	1	0.019701834
CCNL1	3.27E-09	-1.085952271	0.504	0.923	8.62E-05
RND1	0.000897553	-1.071313526	0.299	0.769	1
HSPA5	7.50E-08	-1.068408466	0.801	1	0.001978796
IER2	3.77E-06	-1.063120207	0.684	1	0.099404108
SFTPD	0.002616499	-1.043174254	0.199	0.615	1
JUNB	1.40E-06	-1.017799462	0.786	1	0.036910248
NAPSA	0.000873639	-1.014717303	0.826	1	1
HLA-DRB1	0.000135968	-0.937782133	0.731	0.846	1
PDZK1IP1	0.000302646	-0.875444525	0.553	0.615	1
MT1E	0.002134275	-0.86044893	0.364	0.615	1
MYC	0.000162679	-0.807018386	0.146	0.308	1
CRTAC1	0.000244253	-0.799480163	0.051	0.462	1
ZNF385B	3.16E-16	-0.791606107	0.081	0.615	8.34E-12
CLDN18	0.002076298	-0.79142787	0.093	0.538	1
SOCS3	0.001132757	-0.787155242	0.242	0.538	1
CXCL2	0.076051619	-0.77621343	0.617	0.846	1
NFKBIZ	0.000612401	-0.770470383	0.568	0.923	1
MT-ATP8	2.79E-05	-0.751200101	0.996	1	0.736442591
CD74	0.005601727	-0.739398198	0.956	1	1
MT-ND4L	9.27E-05	-0.721247543	0.998	1	1
RP11-519G16.5	4.62E-05	-0.718596386	0.383	0.615	1
MTRNR2L12	2.33E-05	-0.682010873	0.074	0.385	0.613318844
RPS21	4.10E-08	-0.678899776	0.989	1	0.001080264
CLDN4	0.001115803	-0.671804907	0.924	1	1
ID3	0.007365905	-0.652738665	0.337	0.538	1
NEAT1	0.002536935	-0.642681065	0.994	1	1
GADD45B	0.049555973	-0.639979619	0.47	0.846	1
HLA-DRA	0.043267984	-0.637942056	0.568	0.692	1
HMGN3	5.14E-06	-0.635217038	0.892	1	0.135516951
LIPH	2.09E-06	-0.632896507	0.25	0.538	0.055120626
RP11-670E13.6	0.000241032	-0.62828503	0.091	0.231	1
AGPAT2	0.000370037	-0.628046053	0.631	0.923	1
ABCA1	5.09E-05	-0.627421898	0.212	0.538	1
MUC1	0.005119553	-0.615502334	0.763	0.923	1
JUN	0.011741755	-0.608876137	0.928	1	1
HIST1H1E	0.000119358	-0.605266025	0.136	0.538	1
FAM20A	0.002687953	-0.592969564	0.191	0.385	1
UBC	0.000203756	-0.591332325	0.979	1	1
SERPING1	5.24E-05	-0.58882534	0.456	0.769	1
C1S	0.001460034	-0.588634482	0.403	0.615	1
CLIC3	0.022718788	-0.583381129	0.477	0.615	1
COL4A3	0.001804866	-0.575463268	0.407	0.538	1
HLA-DPA1	0.006006588	-0.572714004	0.47	0.692	1
AP000769.1	0.045938624	-0.571010035	0.347	0.538	1
PSORS1C1	3.85E-11	-0.567859419	0.129	0.769	1.02E-06
C1R	0.00217458	-0.565992005	0.422	0.538	1
ADD3	3.02E-06	-0.565121737	0.258	0.538	0.079581232
NUPR1	0.018043822	-0.562267606	0.538	0.692	1
C2	7.82E-09	-0.55900157	0.089	0.538	0.00020615
AASS	2.71E-06	-0.553016846	0.133	0.462	0.071566049
IFITM1	0.036689339	-0.535007028	0.542	0.769	1
WSB1	0.00484454	-0.523409639	0.837	1	1
BHLHE40	0.008296387	-0.522753451	0.648	0.769	1
G6PD	9.56E-05	-0.522189382	0.153	0.538	1
H1FX	0.000541176	-0.52186476	0.358	0.615	1
HERPUD1	0.002704412	-0.519586595	0.426	0.615	1
ID2	0.005137222	-0.519336313	0.106	0.308	1
MAST4	0.001539006	-0.518308036	0.591	0.923	1
C10orf10	0.024590822	-0.516846538	0.112	0.615	1
MT-CO2	0.000605045	-0.515560099	1	1	1
HLA-DPB1	0.02959921	-0.514973417	0.339	0.615	1
MT-ND3	0.002460407	-0.51098326	1	1	1
SOX4	0.012448907	-0.509607918	0.964	1	1
CXCL3	0.246386308	-0.507320318	0.199	0.308	1
FTH1	0.00269627	-0.50584436	1	1	1
CYP27A1	6.61E-05	-0.504947576	0.053	0.538	1
GRN	0.000449671	-0.504630166	0.682	0.846	1
VMP1	0.004066546	-0.504558607	0.661	0.846	1
GPRC5A	0.009717823	-0.503533325	0.915	1	1
RASD1	0.15525972	-0.497428452	0.407	0.769	1
IER5L	1.55E-05	-0.490552297	0.197	0.538	0.409069126
KCNQ1OT1	0.003694359	-0.490436964	0.297	0.308	1
KLF10	0.002597469	-0.48744295	0.292	0.615	1
PFKL	5.09E-07	-0.487098063	0.199	0.769	0.013425015
MRC2	0.00012256	-0.48475598	0.153	0.538	1
SLPI	0.265136208	-0.484414041	0.458	0.692	1
EDN1	0.133244779	-0.482756107	0.369	0.462	1
CFTR	3.39E-07	-0.482562907	0.038	0.462	0.0089289
SERPINA1	0.146941483	-0.476982925	0.915	0.846	1
ZFP36	0.076046714	-0.476086712	0.831	0.923	1
SEPP1	0.009563368	-0.469767157	0.547	0.769	1
ARRDC3	0.008991326	-0.468197352	0.288	0.692	1
FNIP2	0.001893428	-0.462765962	0.273	0.385	1
VEGFA	0.002002519	-0.456535412	0.307	0.538	1
SLC2A3	0.004176312	-0.452403175	0.021	0.231	1
BAMBI	0.067479365	-0.449482486	0.477	0.692	1
SQSTM1	0.011420218	-0.448865625	0.924	1	1
HLA-DQA1	0.082601674	-0.446919953	0.176	0.462	1
ID1	0.064147099	-0.446551968	0.413	0.692	1
BTG1	0.017582501	-0.445963473	0.595	0.846	1
TC2N	0.000181075	-0.445724496	0.311	0.615	1
MT-CO3	0.002136355	-0.445091266	1	1	1
RPL37	0.003774357	-0.444653496	0.981	1	1
TMEM41B	0.000228844	-0.441126787	0.314	0.538	1
RPL38	0.00170919	-0.441069088	0.93	1	1
HNRNPH1	0.003260545	-0.440362553	0.602	0.692	1
CLIC2	2.99E-05	-0.439665284	0.123	0.462	0.78874475
C6orf222	0.000385894	-0.438073349	0.04	0.154	1
RPL29	0.005128811	-0.437744613	0.981	1	1
ABCA3	0.00138356	-0.435954704	0.119	0.385	1
BMP2	0.015497794	-0.434241495	0.231	0.615	1
TFPI	0.03558552	-0.431675375	0.462	0.769	1
AKR1C1	0.057528807	-0.430236319	0.318	0.231	1
WFDC2	0.047554749	-0.427398818	0.953	0.923	1
C2CD4A	2.16E-05	-0.425951989	0.049	0.385	0.570972912
RPS29	0.019355835	-0.425662411	0.898	0.923	1
MMP28	0.026611576	-0.422633861	0.29	0.538	1
H1F0	0.038649251	-0.412850305	0.464	0.769	1
PIGR	0.079588064	-0.412241192	0.127	0.385	1
PLA2G1B	0.003855423	-0.41208365	0.097	0.308	1
EIF4EBP3	0.000813937	-0.411993637	0.059	0.308	1
EGR1	0.197029863	-0.409225195	0.585	0.923	1
EMC2	6.77E-05	-0.408988256	0.256	0.615	1
VASN	0.000353356	-0.408988256	0.235	0.538	1
H3F3B	0.000297034	-0.408162822	0.996	1	1
ANXA1	0.025953264	-0.406734637	0.888	0.923	1
CREB3L1	0.00472463	-0.400730571	0.225	0.462	1
PLIN2	0.012719951	-0.397073987	0.102	0.385	1
FGGY	0.007619785	-0.390910525	0.233	0.538	1
MAP3K13	0.0113401	-0.389283185	0.504	0.769	1
DPP4	0.01375496	-0.388929766	0.148	0.462	1
MGP	0.306234837	-0.388929766	0.072	0.308	1
RPL36A	0.025731561	-0.388591503	0.653	0.769	1
PTPDC1	2.41E-06	-0.388509191	0.089	0.462	0.063662603
ARL4A	0.011142759	-0.385537862	0.265	0.462	1
ABHD18	2.86E-06	-0.382723254	0.095	0.462	0.075342455
CYR61	0.234264051	-0.380150702	0.737	0.846	1
BMF	0.002266439	-0.380134634	0.174	0.462	1
RNF145	0.010674991	-0.378884478	0.65	0.692	1
ZFAS1	0.010599379	-0.377779872	0.9	0.923	1
DCLK1	0.001802714	-0.376492705	0.222	0.538	1
N4BP2L2	0.016689871	-0.376316695	0.57	0.923	1
ATP2B4	0.008335991	-0.374636383	0.324	0.462	1
MBNL2	0.002528994	-0.374444959	0.456	0.769	1
FTL	0.059949835	-0.374166975	1	1	1
HLA-E	0.023313085	-0.374043087	0.697	0.769	1
BLVRB	0.008462965	-0.373153803	0.345	0.615	1
AQP4	0.114679455	-0.371775443	0.286	0.385	1
FAM136A	0.000321273	-0.371488524	0.244	0.615	1
TMEM37	0.0020419	-0.367455782	0.1	0.385	1
NNMT	0.222458534	-0.367455782	0.341	0.538	1
SDC4	0.063376347	-0.366302328	0.778	0.846	1
HAS3	0.005575613	-0.365185634	0.055	0.308	1
HES1	0.028405741	-0.363965377	0.271	0.462	1
UGCG	0.023027686	-0.363863756	0.396	0.538	1
U2AF1	0.001181689	-0.362303787	0.153	0.538	1
CEBPD	0.133235771	-0.358896943	0.472	0.538	1
CXCL17	0.150807914	-0.357519089	0.693	0.692	1
NFKBIA	0.153041827	-0.356969686	0.763	0.923	1
CPEB4	0.003336383	-0.356624501	0.246	0.385	1
MESP1	0.028847708	-0.35486061	0.29	0.308	1
MT-CO1	0.018029488	-0.354543199	0.998	1	1
MMP15	0.001847308	-0.353351176	0.254	0.385	1
MT-ND5	0.060218634	-0.352137268	0.992	1	1
ITPKC	0.010453826	-0.351718523	0.233	0.462	1
SLCO4C1	0.004219268	-0.351392311	0.074	0.154	1
STAT3	0.029028383	-0.351174897	0.542	0.846	1
GABARAPL1	0.012758768	-0.351174897	0.339	0.692	1
ARIH1	0.002592127	-0.350339125	0.337	0.538	1
MZT2B	0.016709325	-0.34813604	0.428	0.692	1
MKNK2	0.006785256	-0.34594124	0.43	0.692	1
RPS27	0.048546783	-0.345136195	0.968	1	1
ALPL	0.098023281	-0.344982926	0.311	0.231	1
SMAD7	0.015436786	-0.344342106	0.309	0.538	1
CSF3R	0.042163718	-0.343132787	0.104	0.308	1
SFTA2	0.149114843	-0.343084145	0.767	0.846	1
TNIP3	0.001275997	-0.342063216	0.034	0.231	1
GSAP	0.000766153	-0.341286064	0.129	0.538	1
IFITM2	0.071606064	-0.341254254	0.769	0.923	1
MT-CYB	0.02010571	-0.340446485	0.998	1	1
UBE2G2	0.00149255	-0.34036398	0.271	0.692	1
SLC7A8	0.000136369	-0.340024479	0.036	0.308	1
SNHG8	0.02431349	-0.339777642	0.498	0.846	1
YBX3	0.025096024	-0.339226108	0.756	0.923	1
C6orf48	0.003977625	-0.338752377	0.261	0.462	1
PHIP	0.025607728	-0.337919806	0.398	0.615	1
HIF1A	0.040631149	-0.337056466	0.57	0.692	1
SCGB3A2	0.695972971	-0.336803905	0.328	0.462	1
GLTSCR2	0.014629514	-0.336589134	0.424	0.462	1
MSLN	0.200862792	-0.3363911	0.542	0.615	1
NBEAL2	0.011555693	-0.335472736	0.303	0.385	1
3-Mar	4.31E-06	-0.33393309	0.047	0.308	0.113585976
LLPH	0.003099005	-0.33393309	0.231	0.385	1
EFNA1	0.0808983	-0.33393309	0.557	0.692	1
RHOB	0.161221994	-0.329291275	0.883	0.923	1
ACSF2	0.006189581	-0.32892891	0.222	0.615	1
TMTC2	0.000379311	-0.328180438	0.1	0.385	1
DLC1	0.03591535	-0.327543292	0.237	0.462	1
TAF1D	0.075203993	-0.326270217	0.398	0.769	1
CEBPA	0.000158706	-0.32586853	0.049	0.385	1
HPN	0.007260087	-0.325606647	0.229	0.462	1
TMC5	0.090021177	-0.32414218	0.621	0.615	1
MDFI	0.015619794	-0.320707328	0.341	0.538	1
TMEM18	0.003073349	-0.320043978	0.201	0.385	1
CPD	0.022613271	-0.319613036	0.271	0.308	1
LRRC58	0.00064044	-0.319387379	0.161	0.462	1
NOD1	0.006879669	-0.317583952	0.148	0.462	1
RBPJ	0.020485483	-0.317583952	0.4	0.846	1
LMO7	0.122088579	-0.316712492	0.771	0.769	1
CDK4	0.006201047	-0.316337328	0.373	0.462	1
PTP4A3	0.021804294	-0.315705576	0.231	0.462	1
WIPI2	0.004274148	-0.314884895	0.301	0.692	1
MAFB	0.066249209	-0.314884895	0.087	0.231	1
VWA1	0.020994498	-0.314186327	0.377	0.615	1
SFTPB	0.388681505	-0.314067041	0.89	0.923	1
PUM3	0.005546047	-0.314064887	0.244	0.615	1
TOB1	0.026941425	-0.312790654	0.367	0.769	1
TRIB1	0.104761646	-0.312193103	0.502	0.538	1
TRAFD1	0.008649661	-0.311460234	0.201	0.462	1
LURAP1L	0.05269765	-0.311118412	0.292	0.385	1
COX4I1	0.008425319	-0.310953178	0.968	0.923	1
NRGN	0.0002452	-0.310700789	0.013	0.231	1
ST5	0.020973812	-0.310179004	0.273	0.538	1
OLA1	0.013899825	-0.308615282	0.398	0.615	1
ADIRF	0.145301408	-0.308615282	0.297	0.538	1
ASXL1	0.005783533	-0.308047262	0.21	0.462	1
NMRK1	0.00135485	-0.30683116	0.176	0.385	1
CIRBP	0.030764194	-0.306617279	0.803	0.846	1
UTY	0.002834759	-0.305050216	0.167	0.462	1
CCDC144A	1.22E-07	-0.304457272	0.021	0.308	0.003220847
CISH	0.000763887	-0.304020591	0.07	0.385	1
MZT2A	0.007988262	-0.303627741	0.343	0.769	1
NCOA7	0.192170319	-0.303387038	0.703	0.923	1
SGSM3	0.002042437	-0.303272438	0.174	0.462	1
BRD8	0.003534271	-0.301763807	0.119	0.462	1
HSPA1B	0.3753181	-0.3014045	0.551	0.769	1
LAMA3	0.022552627	-0.301035387	0.248	0.462	1
USP47	0.010180718	-0.300833142	0.303	0.615	1
GOLGA8B	0.014707563	-0.299418571	0.261	0.385	1
SH3YL1	0.025490157	-0.29884177	0.43	0.692	1
UQCRB	0.024118975	-0.298439954	0.879	0.769	1
SCTR	0.123414909	-0.298439954	0.472	0.615	1
HLA-DQA2	0.000576381	-0.298252495	0.028	0.154	1
HMOX1	0.002985331	-0.298252495	0.025	0.154	1
LINC00467	0.001576797	-0.298046331	0.127	0.462	1
RSBN1L	0.017079702	-0.297737164	0.297	0.538	1
PDIA5	0.00013313	-0.296192762	0.083	0.462	1
C19orf48	0.000338827	-0.296192762	0.083	0.308	1
NASP	0.006887909	-0.296192762	0.267	0.615	1
PABPC4	0.018556006	-0.296192762	0.292	0.692	1
ZDHHC21	0.020078217	-0.296192762	0.347	0.385	1
RIC3	0.015414843	-0.294430647	0.169	0.385	1
ACADL	0.003266746	-0.2924959	0.133	0.385	1
RPS18	0.049574701	-0.292410089	0.989	1	1
DNAJC4	0.016647827	-0.291573816	0.305	0.538	1
SFTPA2	0.62540429	-0.290510929	0.097	0.231	1
PAWR	0.039382089	-0.290236818	0.53	0.692	1
RP11-462G2.1	3.26E-06	-0.290038897	0.034	0.385	0.085924899
SLC26A9	6.97E-05	-0.290038897	0.036	0.231	1
KLF2	0.262039767	-0.287292513	0.311	0.385	1
RAP1GAP	0.004164161	-0.286976107	0.138	0.385	1
PAK1	0.014515695	-0.286142426	0.227	0.462	1
SHPRH	0.001808706	-0.285142926	0.146	0.538	1
TTC17	0.017163562	-0.284983678	0.271	0.462	1
DLL4	0.009086486	-0.284564724	0.091	0.154	1
MRPL40	0.011731227	-0.284477147	0.233	0.462	1
RPL39	0.107029191	-0.284458863	0.972	1	1
RERE	0.014514151	-0.28392267	0.32	0.615	1
OGT	0.044614084	-0.283392587	0.254	0.538	1
VRK2	0.005985873	-0.283313099	0.14	0.385	1
SOCS2	0.066709762	-0.283313099	0.117	0.308	1
KIAA0907	0.012255589	-0.281486615	0.138	0.385	1
SNHG15	0.011741366	-0.280444405	0.189	0.462	1
C1RL	0.022004351	-0.280217982	0.278	0.538	1
BBC3	0.059476452	-0.279726272	0.472	0.462	1
BCL6	0.018155122	-0.27966346	0.138	0.385	1
ANK3	0.041097416	-0.278709799	0.172	0.462	1
C16orf89	0.104209331	-0.278709799	0.15	0.385	1
DARS	0.014211994	-0.27863445	0.284	0.538	1
DDX5	0.030462605	-0.278517251	0.966	1	1
AFF4	0.096135175	-0.278363239	0.576	0.769	1
INPP5K	0.002761433	-0.277843623	0.153	0.385	1
SLC39A4	0.033773824	-0.277843623	0.311	0.615	1
PRDX6	0.034234079	-0.277843623	0.644	0.769	1
PNISR	0.07707922	-0.277843623	0.534	0.769	1
PIK3R3	0.020322643	-0.276027093	0.142	0.308	1
SLC38A2	0.105800338	-0.275573475	0.511	0.462	1
EPB41L4A-AS1	0.006126034	-0.274213855	0.153	0.385	1
KLF6	0.234779807	-0.273634313	0.911	0.923	1
NPEPL1	0.001033249	-0.273070345	0.112	0.385	1
ANKRD29	0.003436969	-0.273070345	0.102	0.385	1
AGAP3	0.025228709	-0.270296418	0.326	0.538	1
OCLN	0.098971599	-0.269920549	0.53	0.692	1
RPL23	0.057441257	-0.269726189	0.852	0.846	1
NKTR	0.054794432	-0.269487029	0.388	0.692	1
RP11-680F8.1	0.002971161	-0.269268059	0.104	0.462	1
FKBP8	0.045799608	-0.268793788	0.561	0.846	1
REV3L	0.040269075	-0.267975122	0.239	0.462	1
ARHGEF38	0.038704358	-0.267372324	0.093	0.385	1
TXNIP	0.20626317	-0.266993607	0.278	0.385	1
MIR22HG	0.018340184	-0.266651083	0.199	0.538	1
SLC6A6	0.04800292	-0.266651083	0.184	0.462	1
PFKFB3	0.066656636	-0.266055668	0.263	0.462	1
COX7C	0.04765445	-0.265641758	0.972	0.923	1
HMGCL	0.001787195	-0.265480175	0.114	0.462	1
SLC39A8	0.026691624	-0.265480175	0.102	0.231	1
LTA4H	0.075384647	-0.263658988	0.436	0.615	1
PDXDC1	0.029978804	-0.26293554	0.297	0.538	1
NDUFB1	0.078985684	-0.262059756	0.538	0.769	1
PDK2	0.003571976	-0.261706586	0.114	0.385	1
IMPA2	0.007399643	-0.261612429	0.174	0.308	1
HINT2	0.038293151	-0.261314322	0.328	0.462	1
PTPRF	0.058626488	-0.260696578	0.722	0.769	1
KCNK5	0.00260629	-0.259825118	0.119	0.385	1
ZNF33B	0.013549977	-0.259825118	0.163	0.462	1
LARP4B	0.030067518	-0.259825118	0.314	0.385	1
TIMM13	0.052207191	-0.259825118	0.559	0.846	1
FAM13A	0.050669569	-0.258125882	0.193	0.462	1
SMIM19	0.023013531	-0.258040996	0.163	0.308	1
ARHGAP44	0.0029322	-0.257947183	0.123	0.385	1
RELL1	0.010781896	-0.257842957	0.059	0.308	1
MPST	0.069084946	-0.257277346	0.456	0.615	1
LUC7L3	0.096222075	-0.257183108	0.405	0.615	1
UROD	0.013691071	-0.256429529	0.222	0.385	1
ICE2	0.012993585	-0.256260052	0.167	0.462	1
TMEM175	0.003293134	-0.256072768	0.127	0.385	1
CALCOCO1	0.0345064	-0.255370768	0.343	0.462	1
GADD45G	0.180454315	-0.254736048	0.155	0.538	1
NELFB	0.008838254	-0.254482274	0.174	0.538	1
RFTN1	0.015839517	-0.25420186	0.117	0.308	1
ZRANB2	0.079842857	-0.254127097	0.354	0.769	1
EPS15	0.019157682	-0.25270765	0.165	0.538	1
MT-ND1	0.141959465	-0.252477146	1	1	1
PRKCZ	0.031184378	-0.252412186	0.364	0.538	1
DPP7	0.061625203	-0.252412186	0.32	0.615	1
THOC1	0.004593154	-0.252334446	0.125	0.385	1
RPL14	0.05784634	-0.252091127	0.985	1	1
MIDN	0.148102239	-0.252042978	0.511	0.538	1
RP11-408A13.4	0.000394704	-0.251456868	0.017	0.154	1
GGA1	0.016531726	-0.251357667	0.225	0.462	1
BZW2	0.023400075	-0.250131989	0.269	0.462	1
TMBIM4	0.118421799	0.250248343	0.578	0.385	1
KIF2A	0.112596507	0.250490172	0.314	0.077	1
TIMM8B	0.12753712	0.251376375	0.551	0.385	1
RTN3	0.119654067	0.251446835	0.428	0.231	1
SNX9	0.991420903	0.251549805	0.229	0	1
SLC1A1	0.991420903	0.251549805	0.22	0	1
LTBP3	0.129751102	0.251714537	0.593	0.462	1
PRDX5	0.114794155	0.251811865	0.936	0.846	1
SRP9	0.134371779	0.25214271	0.71	0.615	1
ELOVL5	0.134869802	0.252190274	0.517	0.308	1
BTG3	0.173837797	0.252298365	0.595	0.385	1
RTCB	0.114403778	0.252428058	0.36	0.154	1
ABHD5	0.134763413	0.252428058	0.32	0.154	1
CHPF	0.123760964	0.252503136	0.566	0.385	1
TPM3	0.135012097	0.252586549	0.788	0.615	1
ZNF106	0.147544651	0.252784628	0.369	0.231	1
CXCL6	0.991417191	0.253195896	0.172	0	1
API5	0.999998465	0.253195896	0.254	0	1
TCEAL3	0.106929156	0.253548278	0.32	0.077	1
PSMC4	0.109743287	0.253548278	0.309	0.077	1
AP1S3	0.112066342	0.253548278	0.303	0.077	1
TALDO1	0.121849274	0.253853575	0.602	0.308	1
DIAPH1	0.111019864	0.253853575	0.377	0.154	1
LMAN1	0.141180085	0.254057054	0.612	0.538	1
TMEM248	0.107854503	0.254120633	0.447	0.231	1
PMAIP1	0.186764208	0.254356214	0.388	0.231	1
PLEC	0.171594093	0.254410833	0.642	0.385	1
ANXA8	0.991413504	0.254839282	0.201	0	1
G3BP1	0.111622634	0.255277063	0.364	0.154	1
ATP5F1	0.116083326	0.255988047	0.621	0.385	1
9-Sep	0.131967909	0.255988047	0.591	0.385	1
NME2	0.133490039	0.256305558	0.926	0.846	1
ADAMTS9	0.991409845	0.256479972	0.186	0	1
CCDC91	0.994484571	0.256479972	0.25	0	1
SNRPG	0.122293476	0.256540686	0.756	0.769	1
C9orf142	0.10654884	0.256597061	0.316	0.077	1
TCN2	0.109250439	0.256597061	0.307	0.077	1
TSG101	0.104681377	0.256698527	0.379	0.154	1
CCPG1	0.130751322	0.256865625	0.456	0.154	1
MCFD2	0.103823199	0.258117974	0.449	0.231	1
PPP1R14C	0.11584076	0.258117974	0.428	0.154	1
ERGIC3	0.118475097	0.258117974	0.722	0.538	1
EIF4EBP1	0.991406212	0.258117974	0.237	0	1
NSG1	0.991406212	0.258117974	0.227	0	1
CNIH1	0.105341618	0.259368755	0.5	0.308	1
LPIN2	0.12025588	0.259446877	0.424	0.231	1
HSD17B10	0.099398213	0.259535408	0.392	0.154	1
UBTD1	0.102123323	0.259636577	0.335	0.077	1
ARCN1	0.102763373	0.259636577	0.326	0.077	1
KDSR	0.104237786	0.259636577	0.322	0.077	1
IFT22	0.106308644	0.259636577	0.316	0.077	1
PARM1	0.110357363	0.259636577	0.294	0.077	1
ANAPC15	0.991402606	0.259753297	0.239	0	1
DNAJB14	0.991402606	0.259753297	0.233	0	1
MIB1	0.999998464	0.259753297	0.258	0	1
MANF	0.115170918	0.260617975	0.487	0.308	1
SLCO3A1	0.100833702	0.260950837	0.381	0.077	1
CD99	0.12841819	0.261152877	0.792	0.615	1
MFSD1	0.991399025	0.26138595	0.237	0	1
MRPL15	0.999998464	0.26138595	0.258	0	1
ROMO1	0.107911066	0.261562294	0.854	0.846	1
ACTR2	0.111738548	0.261865636	0.477	0.308	1
FBXO32	0.192347183	0.262099399	0.316	0.231	1
CRTAP	0.108797938	0.262364264	0.364	0.154	1
KRT80	0.126033143	0.262364264	0.326	0.154	1
RAB2A	0.095511427	0.262834963	0.797	0.692	1
MMP2	0.991395469	0.263015943	0.229	0	1
RNF130	0.991395469	0.263015943	0.229	0	1
TFAP2A	0.991395469	0.263015943	0.229	0	1
CERS6	0.999998464	0.263015943	0.273	0	1
ERGIC2	0.095753428	0.263775697	0.409	0.154	1
TAOK1	0.095758436	0.263775697	0.39	0.154	1
EIF2AK1	0.098525686	0.263775697	0.381	0.077	1
BORCS7	0.098811575	0.264178598	0.339	0.077	1
TVP23B	0.100266721	0.264178598	0.322	0.077	1
MORN2	0.108440043	0.264178598	0.301	0.077	1
B4GALT1	0.177447792	0.264304471	0.653	0.615	1
NDUFB11	0.098197171	0.264480667	0.845	0.615	1
GABARAPL2	0.108774479	0.264572583	0.689	0.385	1
SPCS2	0.108942478	0.264572583	0.708	0.462	1
SCEL	0.991391938	0.264643282	0.212	0	1
UBE4A	0.999998463	0.264643282	0.261	0	1
PPCS	0.100996332	0.264744903	0.443	0.231	1
ENC1	0.146227056	0.264744903	0.364	0.154	1
H3F3A	0.058086302	0.265464003	0.996	0.923	1
UFC1	0.120958997	0.265537192	0.591	0.385	1
FDXR	0.101778271	0.265688032	0.32	0.077	1
TAP1	0.103061425	0.265688032	0.32	0.077	1
IFT57	0.139604166	0.265825141	0.627	0.462	1
SCNN1A	0.123993081	0.265926156	0.553	0.308	1
ROCK1	0.114386139	0.266065035	0.411	0.231	1
PCDH7	0.991388432	0.266267978	0.227	0	1
CLTC	0.123150874	0.266592601	0.585	0.385	1
ENY2	0.099853263	0.266784374	0.691	0.538	1
MOB1A	0.100163887	0.267195192	0.32	0.077	1
BMP4	0.112225427	0.267195192	0.282	0.077	1
N4BP1	0.99138495	0.267890038	0.252	0	1
RASSF2	0.99138495	0.267890038	0.242	0	1
ARL3	0.092256083	0.267998082	0.4	0.154	1
PSMB5	0.11004307	0.268145913	0.572	0.308	1
CTNNB1	0.152669466	0.268700083	0.697	0.462	1
UCP2	0.1232643	0.269319086	0.447	0.231	1
ATRX	0.108676709	0.270985798	0.701	0.615	1
KIAA1522	0.093087305	0.271328205	0.456	0.231	1
SPTSSA	0.12612088	0.271466336	0.553	0.231	1
FBXO21	0.100129791	0.271703088	0.318	0.077	1
HIPK2	0.102360995	0.271703088	0.307	0.077	1
TUG1	0.08903088	0.272202713	0.398	0.154	1
TRIM8	0.091184315	0.272639681	0.46	0.231	1
FBXL5	0.991374647	0.272740492	0.252	0	1
SUCO	0.098362895	0.273201216	0.331	0.077	1
ARF1	0.094370021	0.273546619	0.811	0.692	1
LEPROT	0.115296095	0.273949439	0.591	0.385	1
EMP1	0.23672015	0.274198722	0.475	0.385	1
OS9	0.101384803	0.274531003	0.54	0.385	1
SSR1	0.086756407	0.274996011	0.405	0.154	1
MRPL33	0.118033125	0.275156925	0.72	0.692	1
CNIH4	0.096177624	0.275376312	0.68	0.462	1
KRAS	0.100218279	0.275488137	0.481	0.231	1
MFAP2	0.234844552	0.275876487	0.388	0.308	1
CDS1	0.991367893	0.275961107	0.258	0	1
LAMTOR3	0.09135825	0.276190755	0.341	0.077	1
CISD2	0.085698584	0.27638974	0.413	0.154	1
C9orf16	0.111867551	0.276764643	0.744	0.462	1
SERINC1	0.110116774	0.276975992	0.549	0.385	1
EEF1D	0.057743395	0.277396759	0.962	0.923	1
GLIPR1	0.991364551	0.277567533	0.193	0	1
GRAMD3	0.089988413	0.277682179	0.343	0.077	1
ARFGAP3	0.088197631	0.277781528	0.398	0.154	1
AQP1	0.257133245	0.277781528	0.182	0.077	1
FAM204A	0.089191928	0.279171383	0.345	0.077	1
TMEM33	0.094552002	0.279171383	0.388	0.077	1
VSTM2L	0.100400505	0.279171383	0.299	0.077	1
SCPEP1	0.106380531	0.279171383	0.282	0.077	1
TMPRSS4	0.991361229	0.279171383	0.233	0	1
KRR1	0.996451722	0.279171383	0.271	0	1
HINT1	0.054215352	0.279518545	0.953	1	1
RHOBTB3	0.097022151	0.280328121	0.551	0.154	1
MTF2	0.99135793	0.280772664	0.273	0	1
SMOC1	0.991357931	0.280772664	0.197	0	1
AKAP12	0.991357932	0.280772664	0.127	0	1
APLP2	0.107600827	0.280965749	0.968	0.846	1
NDUFB2	0.068218753	0.282322977	0.862	0.769	1
GCSH	0.991354652	0.282371386	0.275	0	1
DFNA5	0.991354652	0.282371386	0.265	0	1
AGO2	0.991354652	0.282371386	0.252	0	1
LMAN2	0.091223916	0.282455458	0.578	0.385	1
TNS1	0.122394472	0.282455458	0.528	0.385	1
SORBS2	0.119465019	0.282841112	0.436	0.308	1
TGFB1	0.093462501	0.283625733	0.314	0.077	1
SYNCRIP	0.094007545	0.283790329	0.534	0.308	1
SGMS2	0.12366281	0.283790329	0.5	0.308	1
TMEM109	0.991351396	0.283967555	0.28	0	1
STT3A	0.991351396	0.283967555	0.28	0	1
SARAF	0.087931424	0.284209177	0.86	0.769	1
ERH	0.078263612	0.284987768	0.75	0.615	1
UBXN4	0.088287718	0.284987768	0.748	0.692	1
TM2D2	0.08509558	0.285106118	0.356	0.077	1
TRIAP1	0.086174935	0.285106118	0.345	0.077	1
SNRPD1	0.084707869	0.285280137	0.517	0.154	1
MGAT5	0.99134816	0.285561181	0.258	0	1
REEP5	0.092127508	0.285778297	0.697	0.385	1
RBX1	0.077798353	0.286091826	0.799	0.538	1
PSMD11	0.078726289	0.286091826	0.411	0.154	1
RPS10	0.076984243	0.286357042	0.97	1	1
PAFAH1B2	0.084210317	0.286584315	0.369	0.077	1
NIPBL	0.08572793	0.286584315	0.35	0.077	1
ANXA8L1	0.103475217	0.286584315	0.284	0.077	1
COL7A1	0.110332585	0.286584315	0.271	0.077	1
PDLIM4	0.159521582	0.286781243	0.722	0.692	1
PPP2R5C	0.999998459	0.287152271	0.288	0	1
WDR1	0.096588821	0.287470186	0.61	0.462	1
PTTG1IP	0.083911177	0.287869999	0.841	0.538	1
TUSC3	0.089653711	0.288244679	0.439	0.231	1
TNFSF15	0.991341751	0.288740834	0.225	0	1
MYL6	0.063385081	0.288954829	0.996	1	1
KDELR2	0.084337026	0.28953417	0.629	0.462	1
PPDPF	0.073418059	0.289781562	0.994	0.923	1
CSNK2B	0.089269592	0.290076616	0.585	0.231	1
NAA10	0.075903685	0.290221219	0.424	0.154	1
LSR	0.103055356	0.290770519	0.72	0.769	1
SPIN1	0.081660598	0.29100584	0.358	0.077	1
SESTD1	0.086337626	0.29100584	0.337	0.077	1
GPR87	0.087728811	0.29100584	0.326	0.077	1
VCL	0.120155691	0.291160627	0.532	0.308	1
TMEM59L	0.125719736	0.291160627	0.519	0.308	1
SUMO2	0.05554596	0.291325482	0.943	0.846	1
SPCS3	0.084759375	0.291593903	0.383	0.154	1
NDUFB6	0.080030487	0.2918225	0.553	0.231	1
CDR2L	0.991335422	0.291910409	0.278	0	1
PPP4C	0.075262219	0.292622181	0.638	0.538	1
PSMD4	0.074810989	0.292964705	0.422	0.154	1
ADAM9	0.109510298	0.292964705	0.604	0.231	1
CHST15	0.991332288	0.293491437	0.273	0	1
HSPA4	0.084394349	0.2939427	0.335	0.077	1
GLUL	0.119213244	0.2939427	0.614	0.385	1
CADM1	0.113806985	0.29420926	0.642	0.385	1
EIF2AK4	0.083834895	0.294333631	0.381	0.154	1
MSMO1	0.095109701	0.295407902	0.297	0.077	1
AHNAK	0.121471547	0.295484958	0.515	0.308	1
RPS6	0.067387393	0.295580137	0.983	1	1
SMARCB1	0.07229377	0.295956799	0.483	0.231	1
CCT4	0.072758886	0.296182729	0.523	0.308	1
FRMD6	0.991326076	0.296646013	0.248	0	1
UBE2Z	0.08012018	0.29687096	0.354	0.077	1
RPN1	0.08549259	0.29687096	0.642	0.462	1
SEMA3C	0.112931375	0.297640132	0.525	0.462	1
ACSL5	0.15516108	0.297640132	0.466	0.385	1
ATP5G3	0.05844327	0.297677249	0.852	0.615	1
NCSTN	0.991322999	0.298219578	0.288	0	1
RGS10	0.991322999	0.298219578	0.239	0	1
IGFBP6	0.120505236	0.298331881	0.237	0.077	1
UQCR10	0.07096728	0.298487172	0.917	0.769	1
C1orf106	0.07059626	0.298514346	0.485	0.154	1
NDUFAF3	0.082211415	0.29865624	0.547	0.231	1
CMC2	0.999998457	0.29979067	0.301	0	1
AGR3	0.212153494	0.300606664	0.566	0.462	1
RPN2	0.070426513	0.300717884	0.697	0.462	1
KHDRBS1	0.077601359	0.300810558	0.623	0.538	1
NDUFA6	0.07083368	0.300923815	0.583	0.385	1
VEZF1	0.07060362	0.301065367	0.468	0.231	1
ANGPTL4	0.176983522	0.301247334	0.165	0.077	1
PRSS8	0.095003883	0.30156372	0.693	0.615	1
TSPAN6	0.090202309	0.301829407	0.6	0.462	1
RAB5B	0.077857687	0.302338442	0.449	0.154	1
SUSD2	0.122482002	0.302508063	0.297	0.154	1
MT2A	0.329296747	0.302621128	0.653	0.538	1
MYOF	0.09797436	0.302847218	0.587	0.385	1
PLXNA1	0.991313878	0.302925469	0.286	0	1
CCSER2	0.074113003	0.303863995	0.413	0.154	1
SC5D	0.081929257	0.303863995	0.386	0.154	1
DNAJB11	0.074467586	0.304154313	0.377	0.077	1
CELF2	0.080372617	0.304315565	0.553	0.231	1
FGD5-AS1	0.991310875	0.304489191	0.286	0	1
CAMK1D	0.991310875	0.304489191	0.28	0	1
ANTXR1	0.991310875	0.304489191	0.282	0	1
SPINT1	0.079692196	0.304879739	0.826	0.538	1
PTBP3	0.083074278	0.305146869	0.585	0.462	1
ERGIC1	0.067730477	0.305218092	0.43	0.154	1
PHLDB2	0.071969196	0.305218092	0.422	0.154	1
LAMC2	0.251477075	0.305291234	0.729	0.538	1
SMIM15	0.075792422	0.30560464	0.362	0.077	1
EIF4G2	0.052274174	0.305746023	0.924	0.846	1
CHST3	0.991307889	0.306050471	0.288	0	1
CTTNBP2NL	0.997723684	0.306050471	0.299	0	1
TMED1	0.999998456	0.306050471	0.314	0	1
GSN	0.061883643	0.306263184	0.924	0.923	1
RND3	0.172456577	0.306864086	0.557	0.385	1
CMTM7	0.087279506	0.307414595	0.699	0.462	1
FBLN1	0.991304921	0.307609318	0.191	0	1
TBCB	0.072486965	0.307695849	0.557	0.385	1
C18orf32	0.077294631	0.307920796	0.612	0.462	1
CRABP2	0.177336932	0.30815892	0.341	0.077	1
HSP90B1	0.100600626	0.308564681	0.898	0.846	1
ACTN1	0.136123947	0.309024346	0.583	0.308	1
TBCA	0.072319236	0.309100936	0.722	0.462	1
ACTB	0.097441326	0.309206545	1	1	1
EIF3A	0.083194883	0.309411268	0.572	0.385	1
TM9SF3	0.068516096	0.309943041	0.468	0.154	1
LSM14A	0.073798188	0.309943041	0.362	0.077	1
HIST1H2AC	0.09162271	0.310616215	0.352	0.154	1
DSE	0.991299036	0.310719741	0.28	0	1
SFTA1P	0.991299036	0.310719741	0.237	0	1
HNRNPF	0.073952015	0.311723986	0.498	0.231	1
WASF2	0.080436849	0.312185195	0.534	0.231	1
ANKIB1	0.991296119	0.312271331	0.292	0	1
COL8A1	0.991296119	0.312271331	0.254	0	1
HLA-C	0.05843529	0.312369452	1	0.846	1
SELT	0.066886801	0.312465111	0.472	0.154	1
EEF1G	0.085330487	0.312558399	0.765	0.538	1
MRPS33	0.07063024	0.312824888	0.371	0.077	1
PHF3	0.075316113	0.313304389	0.39	0.154	1
GDI1	0.999998455	0.313820518	0.307	0	1
SNRPN	0.065688382	0.314093655	0.528	0.308	1
CALU	0.066386232	0.314093655	0.521	0.154	1
GNG12	0.062356978	0.314422332	0.585	0.308	1
RCAN1	0.166203036	0.31471632	0.436	0.308	1
ETS2	0.096806769	0.314980835	0.394	0.154	1
SCG5	0.991290336	0.315367309	0.275	0	1
CD24	0.123602818	0.316218144	0.924	0.692	1
MMADHC	0.059478021	0.316236328	0.489	0.231	1
GOLGB1	0.087959093	0.316350386	0.65	0.462	1
ARL4C	0.133702316	0.316415556	0.699	0.692	1
WDR13	0.991287469	0.316911711	0.294	0	1
CORO1C	0.991287469	0.316911711	0.284	0	1
CAMK2N1	0.991287469	0.316911711	0.265	0	1
COL4A1	0.991287469	0.316911711	0.237	0	1
BFAR	0.999998454	0.316911711	0.316	0	1
APOD	0.111697646	0.317132145	0.237	0.077	1
TMEM123	0.06645837	0.317262379	0.691	0.538	1
RRBP1	0.096381631	0.317262379	0.638	0.385	1
PMEPA1	0.124173574	0.318227112	0.782	0.769	1
ADGRF5	0.101531772	0.318252733	0.653	0.385	1
TFRC	0.991284619	0.318453731	0.267	0	1
CMTM3	0.069592209	0.318742595	0.456	0.154	1
TM9SF2	0.087492672	0.319123434	0.678	0.538	1
ABRACL	0.072009275	0.319159697	0.697	0.538	1
DDOST	0.064731201	0.319993377	0.608	0.462	1
TSTD1	0.066617545	0.319993377	0.591	0.385	1
MTPN	0.066168386	0.321325823	0.411	0.154	1
DUSP4	0.991278966	0.321530657	0.258	0	1
FAM177A1	0.0727635	0.321730997	0.693	0.385	1
HSD17B12	0.061476408	0.322490258	0.479	0.231	1
PKIG	0.071738665	0.322846446	0.356	0.077	1
RBM38	0.991276163	0.323065576	0.29	0	1
KDELR1	0.053907284	0.323321167	0.748	0.615	1
TOMM5	0.058177466	0.323321167	0.587	0.231	1
ATP1A1	0.065697581	0.323985399	0.761	0.615	1
ZFR	0.06483787	0.324269934	0.39	0.077	1
KIAA0232	0.991273375	0.324598144	0.301	0	1
PRELID3B	0.999998453	0.324598144	0.32	0	1
KTN1	0.059080861	0.324809348	0.82	0.692	1
SERBP1	0.063345813	0.324980919	0.621	0.462	1
CLSTN1	0.069162905	0.325242733	0.6	0.385	1
TCEB2	0.036209601	0.325312539	0.943	0.923	1
BNIP3L	0.05669932	0.325533558	0.583	0.385	1
GOPC	0.064212225	0.325691398	0.39	0.077	1
RAI14	0.077157805	0.325691398	0.625	0.538	1
LNPEP	0.991270603	0.326128366	0.282	0	1
RPL41	0.064340776	0.326778815	0.981	1	1
ALCAM	0.084786245	0.326968991	0.591	0.308	1
C3orf52	0.068148088	0.327110845	0.356	0.077	1
HSPE1	0.061350083	0.327373485	0.78	0.615	1
VPS37B	0.058111417	0.327741064	0.581	0.308	1
OAZ1	0.032900305	0.328165026	0.947	0.615	1
TCEA1	0.065689337	0.32829218	0.727	0.692	1
BICC1	0.067714483	0.32852828	0.36	0.077	1
MRPS36	0.057549137	0.328705318	0.487	0.231	1
ARRDC1	0.055933395	0.329283424	0.443	0.077	1
PRSS22	0.085671808	0.329943708	0.517	0.231	1
ATP6V1G1	0.033480684	0.330493612	0.905	0.769	1
NPTXR	0.991262377	0.330705033	0.294	0	1
ZYX	0.078470846	0.331043213	0.523	0.231	1
RIPK4	0.991259665	0.332225946	0.309	0	1
ZNF706	0.051318436	0.333238604	0.585	0.308	1
FAT1	0.076992859	0.333238604	0.536	0.385	1
TMCO1	0.055467996	0.333584805	0.606	0.231	1
MISP	0.053732094	0.333649704	0.506	0.231	1
KXD1	0.991256967	0.333744549	0.322	0	1
USP9X	0.061621223	0.334178012	0.39	0.077	1
NCL	0.067458866	0.334178012	0.648	0.385	1
PON2	0.069398528	0.334968409	0.936	0.769	1
RAB10	0.060025362	0.335171719	0.532	0.308	1
FAM84B	0.082369873	0.335171719	0.468	0.308	1
PGD	0.991254284	0.335260849	0.322	0	1
TUBB2B	0.991254284	0.335260849	0.229	0	1
SCOC	0.060288589	0.335585472	0.394	0.077	1
SPSB1	0.052563137	0.336112759	0.504	0.154	1
CALM2	0.044599159	0.336774854	0.981	1	1
RP11-295M3.4	0.991251616	0.336774854	0.178	0	1
PTPN11	0.999998451	0.336774854	0.335	0	1
UBE2H	0.068630103	0.338160681	0.708	0.462	1
CAV2	0.096542348	0.338160681	0.669	0.462	1
CAST	0.07547745	0.33828657	0.754	0.615	1
PAPSS1	0.99124896	0.33828657	0.309	0	1
ELAVL1	0.058988599	0.338394463	0.396	0.077	1
BZW1	0.060824724	0.33876348	0.593	0.308	1
POLR2L	0.04201811	0.339796005	0.915	1	1
SON	0.059425265	0.34049604	0.807	0.538	1
IGF2R	0.051475639	0.341102341	0.453	0.154	1
LINC01420	0.0462342	0.342243986	0.528	0.231	1
LYPLA1	0.052334014	0.342243986	0.487	0.231	1
CLIC6	0.05229994	0.342406972	0.443	0.154	1
RTN4	0.030168817	0.343354727	0.883	0.846	1
PEG10	0.21969853	0.343465733	0.233	0.154	1
LIF	0.127236875	0.343709904	0.267	0.077	1
PLS3	0.056334485	0.343872651	0.735	0.462	1
NDUFA13	0.052215458	0.344310685	0.792	0.538	1
VOPP1	0.991235891	0.34581106	0.326	0	1
FUCA1	0.053030567	0.345904759	0.47	0.231	1
LTB	0.991233319	0.347309188	0.123	0	1
MYDGF	0.050035272	0.348018045	0.612	0.385	1
PPP4R2	0.057296194	0.348164254	0.394	0.077	1
KCNN4	0.068952766	0.348472849	0.523	0.385	1
PHPT1	0.050292751	0.348669177	0.828	0.846	1
CDH3	0.086665075	0.348742791	0.663	0.538	1
TIMM17A	0.991230757	0.348805075	0.339	0	1
MPRIP	0.049948807	0.348904721	0.445	0.154	1
HMGN1	0.027833857	0.349829534	0.879	0.692	1
TMEM9B	0.047198125	0.350199219	0.453	0.077	1
AFAP1	0.054574122	0.350938181	0.407	0.077	1
TNFSF9	0.991225675	0.351790151	0.294	0	1
PSMA6	0.045279682	0.352403621	0.544	0.308	1
DSTN	0.014713834	0.352667986	0.972	0.923	1
DGUOK	0.046947812	0.3527832	0.453	0.154	1
PRPF40A	0.047250938	0.353186345	0.502	0.231	1
NDUFA4	0.021828971	0.353541926	0.958	0.846	1
MGLL	0.071380756	0.353894929	0.769	0.692	1
TAGLN2	0.022391731	0.35415719	0.989	1	1
TMED2	0.041021799	0.354394804	0.669	0.308	1
CFL1	0.013774454	0.354766344	0.992	0.923	1
GSPT1	0.047766282	0.356646695	0.449	0.154	1
ATP6V0C	0.038851684	0.35699269	0.82	0.615	1
ADGRE5	0.991215662	0.357733705	0.294	0	1
CXADR	0.046139102	0.35921409	0.583	0.385	1
MINOS1	0.048990201	0.360225724	0.597	0.385	1
TNFRSF10B	0.043494436	0.360281896	0.593	0.385	1
PTK7	0.042284495	0.360344673	0.561	0.231	1
COTL1	0.061513707	0.360586774	0.347	0.077	1
GRB7	0.054313793	0.361957576	0.386	0.077	1
RAMP1	0.054864835	0.361957576	0.388	0.077	1
COL5A1	0.991208281	0.362168302	0.318	0	1
ADAMTS1	0.991208282	0.362168302	0.157	0	1
TROVE2	0.999998448	0.362168302	0.352	0	1
ARPC1A	0.037912735	0.363052867	0.674	0.385	1
PAPPA	0.991205845	0.363642142	0.275	0	1
TRBC2	0.991205845	0.363642142	0.199	0	1
PRRC2C	0.044668384	0.364966743	0.663	0.385	1
ARPC4	0.99120342	0.365113813	0.339	0	1
ANKRD1	0.389273009	0.36520572	0.127	0.154	1
ADAM10	0.049229563	0.365603889	0.428	0.154	1
CALR	0.045538623	0.365948123	0.898	0.769	1
LAMA5	0.045527141	0.365978491	0.549	0.308	1
ISYNA1	0.991201007	0.366583321	0.328	0	1
HEXB	0.991201007	0.366583321	0.324	0	1
RPSA	0.017710054	0.368596783	0.964	0.769	1
ANXA3	0.075297127	0.370369585	0.663	0.462	1
PDLIM7	0.087159752	0.370513646	0.595	0.308	1
COL6A2	0.128326067	0.371286672	0.445	0.154	1
RAN	0.025297061	0.371544703	0.881	0.692	1
DPYSL2	0.050922863	0.371580746	0.517	0.231	1
CD82	0.044582816	0.371953116	0.439	0.154	1
DDR1	0.036224167	0.372240762	0.722	0.538	1
RPS27A	0.014572641	0.372330902	1	1	1
MFSD10	0.033784458	0.372856867	0.701	0.385	1
CLIC5	0.06292424	0.372856867	0.326	0.077	1
S100A11	0.010258525	0.373182017	0.998	1	1
PARK7	0.030048854	0.3739649	0.737	0.538	1
PSMA1	0.037535712	0.374718277	0.519	0.231	1
PGRMC1	0.035141953	0.375112677	0.612	0.308	1
SLC44A3	0.991186766	0.375355307	0.356	0	1
PFKP	0.991186766	0.375355307	0.339	0	1
TMEM43	0.046640106	0.375563228	0.422	0.077	1
LRRC8A	0.047793825	0.375563228	0.419	0.077	1
TSPAN14	0.037431764	0.377003632	0.472	0.154	1
ELK3	0.036470063	0.377082344	0.513	0.231	1
COL1A1	0.10878944	0.377151791	0.89	0.692	1
C4orf48	0.035123416	0.377765638	0.856	0.615	1
SYTL1	0.038077043	0.378262285	0.561	0.231	1
KIF5B	0.03922878	0.378262285	0.617	0.308	1
MAP1B	0.991182108	0.378262285	0.267	0	1
PPIC	0.03838395	0.379254841	0.612	0.385	1
YAP1	0.045852631	0.379609087	0.426	0.077	1
PHLDA3	0.036230425	0.380479581	0.557	0.231	1
TMSB4X	0.026148107	0.380555371	1	1	1
COMT	0.025766698	0.381402005	0.78	0.308	1
FAM3B	0.9911752	0.38260697	0.35	0	1
PAK2	0.03699566	0.382968176	0.528	0.231	1
MUC4	0.088442975	0.383489689	0.445	0.385	1
MARCKSL1	0.057868477	0.383796334	0.801	0.769	1
SESN1	0.050057226	0.384978227	0.388	0.077	1
ATP6V0B	0.028904142	0.385424357	0.733	0.385	1
DCBLD2	0.066773652	0.386001406	0.472	0.231	1
BAAT	0.054832705	0.38631602	0.345	0.077	1
NDUFAB1	0.031996756	0.387160021	0.655	0.462	1
NDUFC1	0.030988381	0.388370675	0.792	0.615	1
WNT7A	0.991166134	0.388370675	0.328	0	1
ALDOA	0.024849397	0.389262073	0.862	0.769	1
SNX3	0.029268176	0.390762448	0.633	0.385	1
STEAP3	0.04491653	0.391649366	0.415	0.077	1
PLPP2	0.043007248	0.391891116	0.674	0.538	1
AKR1A1	0.030378312	0.392111794	0.733	0.462	1
HSBP1	0.019817872	0.392141759	0.837	0.615	1
CAMTA1	0.026846647	0.393048163	0.648	0.308	1
LITAF	0.031045071	0.393863226	0.629	0.231	1
15-Sep	0.028828486	0.394026159	0.642	0.385	1
ARPC1B	0.017678087	0.395581735	0.847	0.615	1
CLCF1	0.063844301	0.3958645	0.462	0.308	1
PLA2G16	0.049423006	0.396028064	0.595	0.462	1
TMEM63B	0.031424296	0.39804315	0.57	0.231	1
WIF1	0.991150653	0.398377906	0.222	0	1
FAM107B	0.036981941	0.399266558	0.494	0.231	1
GNPTG	0.040184949	0.399596428	0.439	0.077	1
ATP6V1D	0.026380196	0.400420626	0.559	0.231	1
SPCS1	0.023031056	0.40080502	0.775	0.538	1
MORF4L2	0.032841716	0.400845474	0.636	0.385	1
IGFBP2	0.118744487	0.401880537	0.239	0.077	1
YWHAE	0.013778996	0.401927786	0.85	0.692	1
CDK2AP1	0.039085764	0.402231476	0.449	0.077	1
CCDC107	0.040320984	0.404859598	0.424	0.077	1
PRKAR1A	0.028942517	0.405151186	0.606	0.308	1
CNN3	0.032497051	0.405336697	0.697	0.538	1
MPG	0.999851265	0.405465108	0.394	0	1
SRSF9	0.027093134	0.406171074	0.555	0.231	1
JUND	0.067622239	0.407289267	0.845	0.692	1
EVA1A	0.039744729	0.407480831	0.436	0.077	1
TACSTD2	0.086448232	0.407746667	0.951	1	1
NTM	0.991135633	0.408285984	0.225	0	1
RER1	0.024240779	0.408462025	0.566	0.231	1
COX7A2	0.012211863	0.408865767	0.909	0.692	1
SIK1	0.04095238	0.409224511	0.413	0.154	1
CLTB	0.059909738	0.409693444	0.695	0.538	1
TPM2	0.991133523	0.409693444	0.278	0	1
IGFL2	0.991133525	0.409693444	0.153	0	1
MARCKS	0.044581981	0.409834081	0.61	0.308	1
RPL21	0.012878403	0.410305752	0.968	0.846	1
PTPRE	0.028490076	0.410507385	0.638	0.385	1
SET	0.024851232	0.410747741	0.672	0.385	1
DNAJA1	0.032969848	0.410747741	0.655	0.385	1
PRSS1	0.095823874	0.411888642	0.324	0.231	1
EID1	0.021503318	0.412702775	0.712	0.462	1
TP63	0.045253155	0.412702775	0.375	0.077	1
CCDC6	0.025230895	0.413162229	0.593	0.308	1
CMTM6	0.026392559	0.415303557	0.54	0.154	1
TESC	0.067307576	0.416372504	0.432	0.154	1
TPM4	0.032491333	0.416860786	0.85	0.769	1
EIF6	0.024284034	0.417033661	0.695	0.462	1
EDN2	0.182333201	0.41744031	0.269	0.154	1
CFH	0.042169915	0.417573706	0.449	0.231	1
C11orf31	0.018019688	0.418329278	0.771	0.615	1
LPP	0.027237205	0.418329278	0.758	0.462	1
EMC10	0.02141446	0.421979786	0.672	0.385	1
CST6	0.197987591	0.4220986	0.659	0.308	1
LRRFIP1	0.020012221	0.422850763	0.803	0.615	1
FUNDC2	0.9911129	0.423660152	0.39	0	1
PLK2	0.039250859	0.423752612	0.415	0.154	1
OST4	0.008628953	0.424562883	0.947	0.923	1
SCP2	0.019899773	0.426353393	0.64	0.231	1
CLDN2	0.079184063	0.427351896	0.286	0.077	1
TSPAN3	0.010536232	0.430571029	0.903	0.769	1
EPCAM	0.028856647	0.430960786	0.9	0.923	1
SERPINB1	0.040239254	0.431619935	0.638	0.385	1
FAM210B	0.022326201	0.432205368	0.557	0.154	1
FXYD5	0.025106139	0.434511831	0.502	0.154	1
AKR1B1	0.991095036	0.436065549	0.394	0	1
SDC1	0.028067999	0.436788271	0.858	0.769	1
PSD3	0.034073348	0.437141291	0.451	0.077	1
PTGFRN	0.034077378	0.437141291	0.453	0.077	1
AP2M1	0.020194845	0.437776413	0.557	0.231	1
REEP3	0.023473962	0.438560419	0.578	0.308	1
CDC42	0.009533951	0.438801528	0.854	0.692	1
IFNGR2	0.021413565	0.439256798	0.623	0.385	1
TNFRSF21	0.028639349	0.441745135	0.621	0.385	1
YWHAB	0.006968651	0.441905806	0.896	0.692	1
RCN2	0.016871205	0.44221101	0.706	0.308	1
PDGFA	0.022948883	0.442800807	0.515	0.154	1
MDM2	0.042580759	0.444132979	0.689	0.308	1
PHACTR3	0.042396866	0.444736264	0.354	0.077	1
NKAIN4	0.039941813	0.445996504	0.375	0.077	1
MYL12B	0.004786998	0.446394144	0.989	0.923	1
DYNLT1	0.01250613	0.446802224	0.797	0.615	1
HSP90AB1	0.009246165	0.447373816	0.977	1	1
CHCHD2	0.003705121	0.44796587	0.968	0.846	1
SLC25A3	0.007673749	0.44907042	0.883	0.769	1
KRT10	0.01439234	0.449494922	0.75	0.538	1
ANOS1	0.035258768	0.449767721	0.415	0.077	1
TMED10	0.014402787	0.450223873	0.75	0.538	1
HSPG2	0.019704874	0.45352477	0.71	0.538	1
BRK1	0.009138787	0.454669947	0.818	0.615	1
PRDX2	0.013846476	0.455223327	0.786	0.538	1
MT1X	0.039648659	0.456168331	0.485	0.308	1
C1orf43	0.018998202	0.45685256	0.536	0.154	1
RAB31	0.025098193	0.45685256	0.472	0.154	1
MPZL2	0.020730695	0.458381379	0.64	0.308	1
DSP	0.036278522	0.459407433	0.703	0.615	1
RHOC	0.017244357	0.45975532	0.797	0.692	1
UBB	0.012791241	0.460334862	0.962	0.769	1
SRI	0.012181563	0.463475101	0.824	0.615	1
MET	0.017548999	0.465273662	0.739	0.462	1
HSPA8	0.017281644	0.465628641	0.875	0.769	1
CSNK1A1	0.013393005	0.465823826	0.701	0.385	1
TSC22D3	0.025836619	0.466255884	0.5	0.154	1
HSPA1A	0.218922122	0.467694733	0.646	0.692	1
ARF4	0.013005913	0.47076172	0.739	0.462	1
PRDX1	0.005926772	0.471503211	0.943	0.769	1
TMEM59	0.005433679	0.472063973	0.905	0.769	1
PDLIM3	0.991043198	0.4737044	0.331	0	1
RAB11FIP1	0.023326531	0.477622322	0.881	0.923	1
FAM60A	0.024766508	0.478217383	0.504	0.077	1
ARL6IP1	0.01192458	0.482112227	0.697	0.385	1
LMNA	0.008009591	0.484401825	0.953	0.923	1
IGFBP3	0.99102761	0.485507816	0.235	0	1
COL18A1	0.016511676	0.487765153	0.542	0.154	1
NDUFS6	0.012390676	0.488680743	0.6	0.231	1
7-Sep	0.014514952	0.490017406	0.578	0.154	1
ITGA2	0.045271432	0.490976385	0.784	0.462	1
ASAH1	0.005680627	0.491141633	0.894	0.615	1
YWHAZ	0.002516751	0.491472048	0.913	0.846	1
FSCN1	0.026560833	0.492745483	0.451	0.077	1
ZFP36L2	0.026365128	0.494879956	0.551	0.308	1
SKP1	0.001914574	0.501887492	0.943	0.769	1
GALNT5	0.024179802	0.502314934	0.472	0.077	1
TMEM50A	0.004821877	0.504585083	0.807	0.538	1
FBLIM1	0.014569325	0.505642724	0.542	0.154	1
FAS	0.99099942	0.507430035	0.432	0	1
TINAGL1	0.021196683	0.507855114	0.574	0.154	1
PDIA6	0.012369158	0.508131319	0.697	0.385	1
ACTR3	0.01409655	0.511164549	0.538	0.154	1
PRSS2	0.237386239	0.515931484	0.729	0.462	1
ANXA4	0.010327359	0.516499569	0.807	0.615	1
CSDE1	0.004685029	0.517281736	0.801	0.385	1
RGCC	0.037321356	0.520014511	0.324	0.077	1
TMOD3	0.007556212	0.520482238	0.729	0.385	1
RPS27L	0.002288043	0.520555519	0.962	0.846	1
SLC25A5	0.007688162	0.520599136	0.847	0.769	1
DSC2	0.015583078	0.522117561	0.525	0.154	1
LAPTM4A	0.0034133	0.525199228	0.9	0.923	1
MALL	0.013146018	0.527684824	0.727	0.308	1
ITM2B	0.002557253	0.529222387	0.998	0.846	1
CALM1	0.002639671	0.530696227	0.936	0.769	1
LRPAP1	0.011524908	0.530794405	0.57	0.154	1
TGFBI	0.063492893	0.533086593	0.32	0.231	1
LDHB	0.015361512	0.535507901	0.894	0.692	1
SDCBP	0.017905685	0.536256168	0.547	0.077	1
HOPX	0.046745392	0.537956869	0.926	0.846	1
MYEOV2	0.007094618	0.538682578	0.669	0.308	1
KDR	0.030353194	0.540848598	0.352	0.077	1
S100A16	0.00536357	0.541134926	0.86	0.769	1
CTSD	0.003585529	0.54166646	0.966	0.846	1
CAP1	0.005800223	0.54266623	0.689	0.308	1
ARPC5	0.005186926	0.543936609	0.746	0.308	1
XRCC5	0.007379193	0.546425633	0.646	0.308	1
LRRN1	0.021382613	0.546559636	0.456	0.077	1
COL4A2	0.021826524	0.546559636	0.436	0.077	1
SPOCK2	0.024572646	0.549970668	0.394	0.077	1
C19orf33	0.010714483	0.550091413	0.873	0.923	1
TMEM30A	0.010086471	0.550170955	0.617	0.308	1
OCIAD2	0.007524165	0.552112401	0.945	0.846	1
ATP5J	0.003124311	0.558294202	0.828	0.462	1
MIF	0.000691689	0.558902409	0.979	1	1
PSMA7	0.002813096	0.561631511	0.835	0.462	1
LY6D	0.990933045	0.562034169	0.288	0	1
PHLDA2	0.014242918	0.563971016	0.837	0.846	1
C8orf4	0.033651396	0.564399466	0.86	0.692	1
NDUFB9	0.00186771	0.564835291	0.909	0.615	1
MACC1	0.007537065	0.566030748	0.667	0.462	1
CYP4B1	0.074557211	0.568010193	0.555	0.462	1
ARPC2	0.001478116	0.568154692	0.883	0.538	1
RBP1	0.011449124	0.568690003	0.576	0.308	1
STOM	0.005958825	0.571530003	0.894	0.692	1
ABHD2	0.004388374	0.574635596	0.75	0.308	1
SPTBN1	0.004984144	0.57497258	0.792	0.538	1
CDKN1A	0.005047699	0.57497258	0.907	0.923	1
ZMAT3	0.005378284	0.577822487	0.659	0.308	1
SCD5	0.015622975	0.577952348	0.525	0.077	1
DSG2	0.004762883	0.584453346	0.782	0.538	1
GDF15	0.030831323	0.58579444	0.945	0.769	1
CAV1	0.028669918	0.588814484	0.511	0.462	1
VDAC2	0.005530936	0.589065861	0.633	0.231	1
ATP6AP2	0.006977981	0.591546068	0.602	0.154	1
PFN1	0.000203581	0.592078253	0.996	0.846	1
DKK3	0.016002001	0.593286712	0.487	0.077	1
MYADM	0.007856861	0.593484321	0.718	0.462	1
EIF3K	0.002326707	0.594252429	0.799	0.308	1
KRT8	0.004024986	0.594283423	0.981	0.846	1
MAL2	0.004737389	0.595096668	0.697	0.385	1
ATP1B1	0.004048186	0.595254883	0.858	0.692	1
RHOA	0.000438169	0.595668166	0.953	0.615	1
RRM2B	0.007763956	0.596614502	0.587	0.154	1
EZR	0.005041219	0.598886944	0.905	0.615	1
MTDH	0.002508852	0.600147183	0.752	0.154	1
PCP4	0.063890803	0.600776708	0.521	0.308	1
BCAT1	0.010528594	0.602398393	0.604	0.308	1
PPP1CB	0.004920063	0.606358794	0.695	0.385	1
ALDH1A3	0.990882017	0.606905923	0.441	0	1
DDIT4	0.016969543	0.610670959	0.422	0.154	1
NRG1	0.011636823	0.614651063	0.487	0.154	1
TSPAN13	0.002437125	0.615048204	0.799	0.769	1
GSTP1	9.79E-05	0.625309745	0.994	0.846	1
CDH1	0.003063865	0.628491762	0.86	0.615	1
ADGRG1	0.01037008	0.629576714	0.61	0.077	1
HSPA6	0.346487274	0.63081475	0.189	0.154	1
CXCL1	0.18986729	0.634140327	0.294	0.308	1
HSP90AA1	0.000499369	0.635884906	0.989	0.846	1
SERPINE1	0.046008811	0.637927493	0.231	0.077	1
PERP	0.001361449	0.638083406	0.915	0.769	1
SPINT2	9.02E-05	0.641808456	0.962	0.846	1
AQP3	0.033253071	0.643111538	0.65	0.538	1
GPX1	0.000572403	0.643163243	0.968	0.769	1
CDC42EP3	0.007858239	0.644007379	0.521	0.154	1
ATP2A2	0.009161239	0.652375629	0.61	0.077	1
TXN	0.000317601	0.653604382	0.953	0.769	1
SPARC	0.990826461	0.658661004	0.451	0	1
ITGB4	0.005087875	0.659318683	0.619	0.154	1
C15orf48	0.024771886	0.661554683	0.316	0.077	1
ITGB8	0.008756422	0.665000516	0.494	0.077	1
DST	0.002846894	0.665420111	0.82	0.615	1
CTGF	0.056611517	0.666192589	0.394	0.231	1
ANXA2	7.25E-05	0.673405271	0.998	1	1
DUSP6	0.010171587	0.674784194	0.517	0.231	1
LINC00657	0.00383991	0.675334098	0.633	0.154	1
TMEM98	0.001029653	0.676052747	0.835	0.538	1
APP	0.000839238	0.679996111	0.911	0.538	1
PGAM1	0.007979472	0.683643935	0.614	0.077	1
ITGB1	0.000470004	0.686676892	0.915	0.538	1
TRAM1	0.00165438	0.686948631	0.93	0.692	1
SEPW1	6.54E-05	0.688596892	0.987	0.846	1
LIMS1	0.002159765	0.688967377	0.686	0.231	1
AREG	0.082633521	0.693103942	0.665	0.462	1
TM7SF3	0.990791139	0.693147181	0.57	0	1
PALLD	0.001737988	0.699798739	0.748	0.308	1
TIMP3	0.014080484	0.700254631	0.407	0.154	1
PTHLH	0.990778509	0.705778927	0.201	0	1
DYNLL1	0.000454092	0.708300633	0.909	0.769	1
PXDN	0.00400999	0.710232038	0.606	0.154	1
FSTL1	0.007248932	0.713964106	0.602	0.077	1
PKM	0.000328665	0.714195293	0.928	0.615	1
RHOD	0.003308673	0.714734522	0.638	0.154	1
GAS6	0.004464041	0.718769497	0.703	0.385	1
KRT19	0.000719328	0.722915572	0.985	0.923	1
GAPDH	0.000101231	0.725725117	0.979	1	1
ECE1	0.002482855	0.736068665	0.669	0.154	1
C12orf75	0.990748251	0.736677369	0.453	0	1
YWHAQ	0.000423537	0.746979621	0.805	0.462	1
SYT8	0.008418983	0.753505898	0.451	0.154	1
SH3BGRL3	0.00037659	0.754369829	0.945	0.846	1
EMP2	0.000872794	0.775233386	0.856	0.538	1
KRT18	0.000390614	0.786286427	0.964	0.846	1
CXCL14	0.050736091	0.816043715	0.326	0.231	1
PHLDA1	0.99066874	0.822166289	0.492	0	1
DPYSL3	0.000482414	0.831871079	0.744	0.308	1
NPC2	2.40E-05	0.850985419	0.989	0.846	0.631888729
KRT7	0.000360527	0.852605907	0.979	1	1
HMGB3	0.000791123	0.860377803	0.706	0.231	1
SFTPC	0.235314071	0.864806263	0.409	0.692	1
CRIP2	8.29E-05	0.878569664	0.845	0.385	1
KRT15	0.990608183	0.891407423	0.492	0	1
S100A10	5.61E-07	0.902829537	0.996	1	0.014796823
CEACAM6	0.00300338	0.907150914	0.822	0.615	1
SCGB1A1	0.183097292	0.913822357	0.347	0.538	1
CD9	5.10E-06	0.923701995	0.987	0.923	0.134526543
MYL9	0.001688137	0.927037859	0.566	0.231	1
CXCL8	0.014455067	0.932313229	0.369	0.308	1
CDH2	0.990563542	0.944696986	0.585	0	1
LBH	8.11E-05	0.979865769	0.822	0.385	1
PLAU	0.000768734	0.998590777	0.648	0.231	1
IL32	6.06E-05	1.025998713	0.894	0.615	1
TNC	0.000363824	1.031853267	0.68	0.231	1
SFN	0.000268455	1.035005042	0.879	0.769	1
TPM1	8.81E-05	1.037714187	0.915	0.615	1
CCND1	4.32E-05	1.121179302	0.801	0.385	1
VCAN	0.001557335	1.124554145	0.574	0.077	1
CRIP1	0.00017041	1.146745477	0.691	0.308	1
FN1	0.000156572	1.14820923	0.864	0.538	1
CALD1	5.08E-05	1.188668255	0.792	0.231	1
SCGB3A1	0.02181319	1.226590216	0.574	0.615	1
FHL2	1.93E-05	1.275504822	0.809	0.154	0.508023566
TAGLN	0.002463858	1.283461252	0.583	0.308	1
LGALS1	6.97E-05	1.303942758	0.695	0.231	1
CDKN2A	0.990285292	1.317225821	0.633	0	1
CCND2	2.94E-05	1.371746969	0.818	0.154	0.776187937
KRT17	5.58E-05	1.406240373	0.9	0.308	1
PCSK1N	3.01E-06	1.472672887	0.78	0.154	0.079367515
S100A2	2.33E-05	2.036190826	0.617	0.308	0.613617209
IGFBP7	9.69E-11	2.298609558	0.856	0.462	2.55E-06
