## Supplementary material for "Single-cell RNA-sequencing reveals profibrotic roles of distinct epithelial and mesenchymal lineages in pulmonary fibrosis": Lymphatic_Endothelial_Cells_disease_vs_control_.csv

	p_val	avg_logFC	pct.1	pct.2	p_val_adj
SFTPC	1.07161847474381e-76	1.53402353372107	0.766	0.648	2.82660805083173e-72
SMAD1	5.07825539532689e-75	-0.762484951196544	0.556	0.863	1.33949142562537e-70
CRIP1	2.92788736446311e-66	1.01601778297682	0.772	0.494	7.72288850124435e-62
SCGB3A1	9.82859681455614e-65	1.12158249367775	0.765	0.42	2.59248898177547e-60
SCGB1A1	1.19270643078753e-55	1.20031513309579	0.683	0.37	3.14600175248826e-51
SLPI	5.14501779400342e-42	0.6444016033545	0.678	0.395	1.35710134352428e-37
NTS	7.34497686383322e-38	1.19150707760521	0.45	0.263	1.93738454737329e-33
IFITM3	8.38128171370851e-38	0.414221552203389	1	1	2.21073067762489e-33
APOD	2.00305846633802e-35	-1.23879429175137	0.193	0.567	5.2834673166598e-31
TIMP3	4.21577054425097e-34	-0.489075228946475	0.957	0.99	1.11199379645708e-29
SFTPA1	2.65307922477551e-33	0.720639758918596	0.494	0.18	6.99802707119037e-29
FABP5	1.5672230429152e-32	-0.685740191128708	0.895	0.914	4.13386422029742e-28
CALCRL	1.82916047503994e-32	-0.51217973968956	0.791	0.934	4.82477658501284e-28
IFITM2	3.56725867224598e-32	0.41498681057059	0.994	0.97	9.40935819978322e-28
MMRN1	3.29878941497628e-31	-0.549934114687768	0.933	0.959	8.70121683988292e-27
RPL17	3.98411904474115e-31	0.450468185663863	0.99	0.929	1.05089108043137e-26
PRSS23	5.84588122187993e-30	-0.64505872640602	0.64	0.8	1.54196808989527e-25
LAPTM5	8.22963497452424e-30	-0.468397361017136	0.736	0.904	2.17073081723026e-25
RCSD1	2.21478204536789e-29	-0.396870718247531	0.218	0.549	5.84193060106688e-25
PROX1	4.1362489169802e-29	-0.549647282339308	0.673	0.803	1.09101837683187e-24
SCGB3A2	7.99336328396389e-29	0.620725861879585	0.418	0.132	2.10840943341115e-24
ITM2B	1.5535826165981e-28	0.377354185793967	0.998	0.995	4.0978848678008e-24
PCBP1	4.14597778997045e-28	-0.386658597110285	0.739	0.894	1.09358456166051e-23
MT-CO3	6.30548851706141e-28	0.420274228151081	0.999	0.99	1.66319870614529e-23
GGT5	1.48742008095881e-27	-0.534453896864451	0.339	0.547	3.92336794754506e-23
JUN	1.52896340346359e-27	-0.756616474486467	0.816	0.904	4.03294676931591e-23
APP	8.71371046656497e-27	-0.378995918794242	0.969	0.972	2.29841540976584e-22
POLR2L	2.36409823306488e-26	0.385379753901047	0.985	0.927	6.23578190935525e-22
HLA-E	3.74747204863088e-26	-0.323523713806426	0.998	0.997	9.88470702267368e-22
ANXA1	8.48474713618171e-26	0.51792320391464	0.877	0.772	2.23802175211065e-21
RASGRP3	9.02893373473915e-26	-0.380044746413554	0.33	0.575	2.38156185121215e-21
MIF	1.62724653550667e-25	0.315691658799283	0.991	0.98	4.29218818670594e-21
RBP1	1.75450538229186e-25	0.484797750116312	0.514	0.241	4.62785884687123e-21
S100A6	6.76165708146979e-25	-0.338568029103256	1	1	1.78352228837929e-20
IGFBP7	1.21736156536351e-24	-0.388897478915719	0.999	0.992	3.21103460095932e-20
SERPINA1	2.67603018329836e-24	0.436806810543451	0.511	0.316	7.05856481448609e-20
PNPLA2	4.19699920068667e-24	-0.395043970285046	0.704	0.858	1.10704247916512e-19
EFEMP1	4.20414473162976e-24	0.869368141806114	0.663	0.504	1.10892725586198e-19
GNG11	5.54968123957523e-24	-0.354135524308157	0.978	0.972	1.46383942056276e-19
CCL21	5.61633883990446e-24	0.632428632173228	0.984	0.972	1.4814216958016e-19
SFTPA2	1.0605689268054e-23	0.511375243583523	0.38	0.137	2.79746265823459e-19
PDLIM1	1.2039862847552e-23	0.496333293343605	0.785	0.61	3.17575462329879e-19
PPDPF	1.49504803264348e-23	0.318171192838995	0.991	0.977	3.9434881957037e-19
RBP7	3.18475195364362e-23	-0.331693074327709	0.058	0.271	8.40042022812577e-19
IL32	1.34594349470316e-22	0.647655622033257	0.663	0.314	3.55019515597853e-18
SCN3B	2.06377772010944e-22	-0.372894887805496	0.266	0.499	5.44362649233268e-18
TAGLN2	4.01240142779683e-22	0.423047678185383	0.922	0.792	1.05835112460997e-17
CAV1	6.22350325493102e-22	0.453109295885954	0.901	0.797	1.64157345355316e-17
ZFP36L1	8.40046490024731e-22	-0.425071097192588	0.7	0.828	2.21579062673823e-17
SFTPB	1.02996151884949e-21	0.512909152085927	0.521	0.289	2.7167294982693e-17
SQSTM1	1.07796504744117e-21	-0.385621191319394	0.796	0.934	2.84334840563558e-17
MT-ND3	7.00770127056369e-21	0.375063496995239	0.999	0.99	1.84842136413658e-16
GPIHBP1	9.72798991362742e-21	-0.281940751573554	0.052	0.233	2.56595189951751e-16
C16orf62	1.22051015247249e-20	-0.380133857158727	0.484	0.648	3.2193396291767e-16
WFDC2	1.68750828813313e-20	0.390675971768453	0.276	0.066	4.45114061160876e-16
IER2	1.84548201371867e-20	-0.555983271046882	0.547	0.722	4.86782790758574e-16
ITGA1	3.52884053362674e-20	-0.358124541207707	0.276	0.511	9.30802267554726e-16
TGFBR2	5.61988444881402e-20	-0.39288735469751	0.812	0.856	1.48235692106367e-15
CTGF	1.67232540003797e-19	-0.835913318237924	0.181	0.359	4.41109270768015e-15
LAMA4	2.03998975098932e-19	-0.385584446741971	0.634	0.81	5.38088096618453e-15
PNRC1	2.37134027190527e-19	-0.334081316904341	0.793	0.896	6.25488423520454e-15
MALAT1	4.62732570235789e-19	-0.438596194969879	0.999	0.995	1.22054970051094e-14
NAPSA	5.23184539680191e-19	0.38138078478133	0.264	0.051	1.38000386031444e-14
ADIRF	5.44278054701214e-19	0.505385680339439	0.927	0.846	1.43564222488539e-14
RPL10A	5.96881128691555e-19	0.284760971954983	0.994	0.977	1.57439335314972e-14
RAMP2	8.81718932524542e-19	0.353702418725318	0.969	0.916	2.32571002831998e-14
RPL39	1.20387730976139e-18	0.262064982161823	1	1	3.17546717995761e-14
MFAP4	1.55444731667658e-18	0.549679857900221	0.342	0.106	4.1001656871978e-14
HIST1H1E	1.59270474974044e-18	-0.288007028200799	0.071	0.263	4.20107731839036e-14
GMFG	2.18376705403053e-18	-0.364739172582984	0.526	0.709	5.76012235841633e-14
TIMP1	2.20395056258569e-18	0.505064434525246	0.984	0.982	5.81336039893228e-14
LOX	2.59992096141883e-18	-0.367231848817757	0.302	0.542	6.85781151993445e-14
CD9	2.64906256142037e-18	0.379193443136335	0.979	0.975	6.9874323182585e-14
ANGPT2	2.7036736400619e-18	-0.891211925242115	0.199	0.448	7.13147996039128e-14
HLA-C	3.11791319072904e-18	-0.31847172619262	0.989	1	8.224119623186e-14
KDR	4.65892039393336e-18	-0.356323374414214	0.343	0.61	1.2288834323078e-13
NRP2	7.92555013256052e-18	-0.38850707676953	0.765	0.863	2.09052235846549e-13
H1F0	1.51457597313476e-17	-0.40912573686381	0.322	0.519	3.99499704433756e-13
HS3ST1	2.88290867777888e-17	-0.425097767296736	0.517	0.699	7.60424821937735e-13
NNMT	2.9787593191804e-17	0.423970732894372	0.863	0.742	7.85707345620214e-13
WFS1	3.36636684098097e-17	-0.355087450360105	0.458	0.686	8.8794658164555e-13
MDK	7.77189371073122e-17	0.470434582766039	0.502	0.284	2.04999240407957e-12
SSR4	9.88569948012438e-17	0.286110840009409	0.889	0.841	2.60755095187241e-12
S100A11	2.41297155302156e-16	0.312743043411822	0.963	0.884	6.36469506540496e-12
C6orf141	2.74669372699074e-16	-0.271542044352655	0.197	0.397	7.24495404368348e-12
RASSF9	4.89214263439075e-16	-0.300759319303837	0.22	0.42	1.29040046267325e-11
MEF2C	5.49195592311161e-16	-0.326784319236679	0.462	0.668	1.44861321383915e-11
FRMD6	6.31840904562219e-16	-0.315602034146686	0.25	0.456	1.66660675396376e-11
GPM6A	7.12104995318931e-16	-0.320752730182272	0.501	0.678	1.87831934615275e-11
EDNRB	9.50422384211788e-16	-0.351216289492795	0.476	0.658	2.50692912283543e-11
HLA-A	2.28274876356829e-15	-0.282095682663505	0.998	0.997	6.02120641366409e-11
BGN	3.34597058575211e-15	0.394744250334305	0.244	0.091	8.82566661403835e-11
KLF10	3.90581297983934e-15	0.371320236144487	0.531	0.347	1.03023628969222e-10
SPTBN1	5.16269402635272e-15	-0.334319300266583	0.855	0.856	1.36176380333106e-10
SEMA3D	7.9722523142579e-15	-0.32771163214691	0.5	0.691	2.10284099293181e-10
LHFP	8.84776642450765e-15	-0.322826588141883	0.485	0.651	2.33377534979238e-10
ZNF706	9.29587609345692e-15	-0.295279670381685	0.616	0.79	2.45197323717113e-10
CHRDL1	1.29267555443146e-14	-0.309430849927928	0.376	0.537	3.40969030992386e-10
HIST1H4C	2.01435463439888e-14	-0.313836567126126	0.317	0.519	5.31326321915393e-10
FSCN1	2.14988924987064e-14	-0.387741599576697	0.563	0.797	5.6707628743838e-10
RP11-124N14.3	3.62174108163496e-14	-0.398630815092996	0.032	0.225	9.55306645102852e-10
HSPB1	4.54809012118531e-14	-0.281915097250891	0.995	1	1.19964973126505e-09
TGM2	5.75465137678503e-14	0.448318754310988	0.427	0.22	1.51790439365459e-09
HOPX	6.59295781334612e-14	0.278648440866637	0.188	0.03	1.73902448242631e-09
IRF2BP2	8.4630107456758e-14	0.293445424297075	0.407	0.208	2.23228834438691e-09
TM4SF18	1.02364947556147e-13	-0.377874609546215	0.552	0.724	2.70008022168848e-09
CEP68	1.05258364381454e-13	-0.268071378369477	0.285	0.473	2.77639987728961e-09
ABCG1	1.16584405769853e-13	-0.272023530301641	0.291	0.489	3.07514687099142e-09
FABP4	1.66624914613575e-13	-0.742652453470513	0.675	0.734	4.39506537276228e-09
EMP1	2.00249392805499e-13	0.501038264546018	0.614	0.441	5.28197823403065e-09
APOLD1	3.71445293773833e-13	0.356693758987845	0.488	0.248	9.79761251387239e-09
WARS	4.4512651597312e-13	0.329806363635889	0.491	0.327	1.1741102111823e-08
NRN1	4.94946129484862e-13	-0.259346331801517	0.436	0.623	1.30551940574222e-08
ACKR3	5.89223599412753e-13	0.44192529352384	0.4	0.208	1.55419508817102e-08
PTX3	7.21286533503936e-13	-0.43868951028494	0.323	0.522	1.90253748942333e-08
ACTB	8.49142854214593e-13	0.283769346928426	1	1	2.23978410656183e-08
SPHK1	9.58198910355248e-13	0.307606275644092	0.498	0.284	2.52744126584404e-08
LMNA	1.08990302425634e-12	0.38134200632398	0.807	0.803	2.87483720708095e-08
PRELP	1.53885861186608e-12	0.423238374072158	0.229	0.071	4.05904736051915e-08
LGALS1	1.69237573850581e-12	0.359666247033177	0.916	0.841	4.46397948545677e-08
TSTA3	1.79775790893691e-12	-0.323859691343369	0.394	0.572	4.74194603640288e-08
NUPR1	2.10170911152261e-12	-0.310952750247313	0.577	0.749	5.54367812346319e-08
HEBP1	2.23736064158548e-12	-0.269828204681198	0.665	0.8	5.90148616431001e-08
C10orf10	2.45113802081761e-12	-0.55638076405932	0.249	0.514	6.46536675751061e-08
SUN2	2.46699575769704e-12	-0.256066224901501	0.219	0.418	6.50719471007748e-08
ID3	2.64297042919122e-12	0.552340447531558	0.541	0.38	6.97136310107769e-08
RAI14	2.97596969946952e-12	0.262442596761744	0.396	0.213	7.84971527629075e-08
BTG1	3.43230593198003e-12	-0.295840172428058	0.735	0.861	9.05339335678373e-08
TMEM70	5.63276798204161e-12	0.304570459299109	0.356	0.21	1.48575521062312e-07
SOX18	6.71505531221565e-12	-0.340280843447733	0.379	0.562	1.77123013970312e-07
QSOX1	6.84122220052161e-12	-0.289232955805047	0.239	0.433	1.80450917983158e-07
PLK2	7.4559958513783e-12	-0.260393439452686	0.168	0.304	1.96666802571805e-07
SOX4	8.76632397030937e-12	-0.394788788015459	0.3	0.461	2.3122932736485e-07
MYADM	8.82290165205525e-12	0.38350955399704	0.374	0.286	2.32721676876261e-07
SOCS2	1.05809335434282e-11	-0.266699038873032	0.337	0.519	2.79093284075006e-07
PPIC	1.20703717612632e-11	0.265341194686426	0.593	0.397	3.1838019594684e-07
SEPP1	1.66371160380815e-11	-0.287505702586163	0.79	0.858	4.38837209736476e-07
HSPA1A	1.8118182118061e-11	-0.685075182820116	0.597	0.701	4.77903289728096e-07
FXYD6	2.17076821233362e-11	-0.276555407409684	0.634	0.744	5.72583531367239e-07
GIMAP1	2.17522495615597e-11	-0.256327366351172	0.408	0.58	5.73759086685261e-07
HLA-B	2.53956084121735e-11	-0.270567836491746	0.996	0.997	6.69859963087901e-07
ADAMTS9	3.14393320745998e-11	0.278946281524088	0.191	0.063	8.2927526213172e-07
SLC38A1	3.42630775789182e-11	-0.263003569574785	0.343	0.506	9.03757197299126e-07
S100A8	4.61737016898967e-11	-0.448566375243401	0.021	0.149	1.2179237294744e-06
IFI27	5.39379437472116e-11	0.611321660725597	0.176	0.099	1.4227211422202e-06
C4orf48	5.8714687646718e-11	0.272773363431443	0.594	0.438	1.54871731605748e-06
GNAS	9.20629847212756e-11	-0.288049613708957	0.772	0.851	2.42834534799309e-06
STMN1	1.02271101960012e-10	-0.302661266492525	0.848	0.894	2.69760485639924e-06
PKHD1L1	1.02907879292618e-10	-0.309692109455514	0.6	0.663	2.71440113210139e-06
VAT1	1.24079165866514e-10	-0.252367135717678	0.437	0.615	3.27283615806103e-06
KLF6	1.91358875026136e-10	-0.321419344902778	0.873	0.909	5.04747304656439e-06
FAM213A	1.94720595860707e-10	-0.261919864552543	0.443	0.577	5.13614515701788e-06
CTSH	2.26608591009085e-10	0.278194045221017	0.671	0.572	5.97725480504663e-06
LYVE1	3.76600305407148e-10	0.444941325357882	0.689	0.458	9.93358625572436e-06
DKK3	4.66153964204128e-10	0.371647531617865	0.483	0.296	1.22957431138123e-05
ANP32B	4.67090329804406e-10	-0.251133606303317	0.459	0.623	1.23204416292508e-05
DNAJB4	6.48646037852996e-10	-0.269937286373869	0.338	0.458	1.71093365404485e-05
RCAN1	8.12950561723818e-10	0.348893110604217	0.252	0.127	2.14431969665891e-05
HLA-DRB5	8.46388132952336e-10	0.272519731188168	0.733	0.585	2.23251797828838e-05
SLC27A3	9.07270909486469e-10	-0.280816097828003	0.25	0.458	2.39310847795246e-05
MT-ND4	1.94230702706553e-09	0.259232194512003	0.994	0.972	5.12322324529074e-05
MCL1	2.26003480594449e-09	0.271735023587393	0.613	0.542	5.96129380763978e-05
SLC9A3R2	3.51647708768623e-09	-0.327091258365387	0.566	0.661	9.27541161418996e-05
MRC1	8.90174522657209e-09	-0.273118640982986	0.527	0.661	0.000234801333841292
CD34	1.30189494953598e-08	-0.309931347815846	0.47	0.605	0.000343400830839106
TXNIP	1.4473411658219e-08	0.282396089164857	0.886	0.942	0.000381765179308842
HSPH1	1.51239066097523e-08	-0.37659422515639	0.188	0.311	0.000398923284645435
DDIT4	2.00670604936042e-08	0.380975210106195	0.592	0.453	0.000529308854639799
JUND	2.1251529566651e-08	0.253553823548401	0.438	0.304	0.000560551595379554
IFI6	2.1649947108157e-08	0.37745652928351	0.325	0.289	0.000571060654871858
BHLHE40	2.2816337134416e-08	0.255634605463412	0.358	0.22	0.00060182652459449
FOS	2.56832840769317e-08	-0.477405753945116	0.829	0.81	0.000677447984097226
TC2N	3.67948632065041e-08	-0.263780563342313	0.468	0.58	0.00097053810679796
CD36	4.0156266460764e-08	-0.314472424011692	0.656	0.747	0.00105920184043557
BST2	5.10813798072059e-08	0.280281840988053	0.172	0.078	0.00134737355517467
MGP	5.18999446587911e-08	0.582394642607225	0.573	0.329	0.00136896484026493
CCL14	1.10981770908069e-07	-0.430901199959502	0.348	0.481	0.00292736617124214
PDK4	2.3688305221309e-07	-0.366690859313977	0.251	0.387	0.00624826426822468
KLF2	3.57831455634758e-07	-0.34047984011598	0.619	0.759	0.00943852030527802
CLEC3B	3.59326327909345e-07	0.431988488704907	0.176	0.051	0.0094779505512648
RNASE1	3.84034353772303e-07	0.26992623814441	0.423	0.291	0.010129674149452
NFKBIA	8.40608696945268e-07	0.27904207155242	0.86	0.863	0.0221727355993253
CDKN1A	2.3220990640058e-06	0.342680733328541	0.381	0.365	0.061250007011281
THBD	2.79559666695493e-06	0.289177122759373	0.755	0.57	0.0737394532842702
MT2A	3.26727006453437e-06	0.295880206182763	0.87	0.868	0.0861807824922231
HSPA1B	1.11131156474514e-05	-0.561775832735595	0.226	0.408	0.293130651432827
KRT18	1.15958358662435e-05	0.286560001127463	0.469	0.294	0.305863362643905
ID1	1.21707108384738e-05	0.333799989616395	0.619	0.547	0.321026839786423
MYC	1.76240561884122e-05	0.285075139560333	0.311	0.251	0.464869730081749
SOCS3	1.94622274434221e-05	0.308929633421352	0.394	0.344	0.513355173275144
MT1X	6.57231887994233e-05	0.328648028098061	0.436	0.286	1
ADM	0.000293259434022926	-0.276679125221234	0.178	0.266	1
DNAJB1	0.000406112495302206	-0.316445266342126	0.317	0.413	1
RGS16	0.000818384809168329	0.290734115384838	0.406	0.322	1
IGFBP5	0.00151608769814516	0.352665547652421	0.557	0.451	1
