## Supplementary material for "Single-cell RNA-sequencing reveals profibrotic roles of distinct epithelial and mesenchymal lineages in pulmonary fibrosis": Macrophages_disease_vs_control_.csv

	p_val	avg_logFC	pct.1	pct.2	p_val_adj
SPP1	0	1.66399426392713	0.269	0.04	0
CCL2	0	1.62065291607858	0.213	0.037	0
TIMP1	0	1.13290021292773	0.803	0.68	0
FN1	0	0.999035579390502	0.622	0.512	0
IL1RN	0	0.93507362414642	0.447	0.148	0
CCL24	0	0.83544547271478	0.154	0.068	0
C15orf48	0	0.832815480704707	0.538	0.265	0
MT2A	0	0.710882217842911	0.742	0.667	0
FCN1	0	0.652195011239936	0.292	0.09	0
CTSL	0	0.646899807518557	0.836	0.811	0
EMP3	0	0.634323446572354	0.931	0.854	0
EMP1	0	0.628494306710141	0.418	0.174	0
SGK1	0	0.623889503878004	0.673	0.405	0
S100A8	0	0.591105923332789	0.644	0.527	0
CRIP1	0	0.577135940635506	0.925	0.924	0
S100A9	0	0.550504892042553	0.784	0.738	0
HCST	0	0.538760166784687	0.753	0.5	0
SOD2	0	0.520792122896814	0.707	0.553	0
RGCC	0	0.518346583681145	0.873	0.823	0
MMP19	0	0.516681478545909	0.579	0.437	0
NFKBIA	0	0.506993783908112	0.881	0.788	0
TMEM176B	0	0.50608891707693	0.385	0.177	0
CD44	0	0.50262088427186	0.919	0.809	0
SH3BGRL3	0	0.482549952805198	0.997	0.993	0
SRGN	0	0.47805878663883	0.987	0.976	0
TYMP	0	0.477909882727551	0.836	0.706	0
CYBB	0	0.458896266402582	0.811	0.644	0
LSP1	0	0.449721748712801	0.716	0.493	0
IGFBP2	0	0.44765168129827	0.22	0.063	0
PLA2G7	0	0.447240732041513	0.311	0.142	0
IFI6	0	0.434670550127414	0.721	0.579	0
LMNA	0	0.429531895764171	0.806	0.72	0
TPM4	0	0.426430316406764	0.766	0.58	0
PLAUR	0	0.413813086535247	0.884	0.784	0
CSTB	0	0.408867288470746	0.983	0.987	0
S100A10	0	0.403598417438001	0.993	0.992	0
CTSZ	0	0.397929275011364	0.827	0.751	0
LILRB4	0	0.389896606516873	0.428	0.235	0
TMEM176A	0	0.382320264035511	0.314	0.142	0
EZR	0	0.378279056953242	0.469	0.246	0
CALM3	0	0.362184064661058	0.543	0.334	0
CYBA	0	0.35145198436575	0.998	0.994	0
PLEK	0	0.349622558472126	0.495	0.315	0
LST1	0	0.348232379097726	0.755	0.631	0
GK	0	0.346101312249827	0.618	0.466	0
CALM1	0	0.34449796014888	0.974	0.954	0
CFL1	0	0.336880073146886	0.996	0.993	0
CD63	0	0.334267283972672	0.989	0.982	0
TGM2	0	0.327297650949792	0.319	0.17	0
TPM3	0	0.325233727662058	0.892	0.798	0
COTL1	0	0.321060534169896	0.885	0.849	0
LGALS1	0	0.319782123710024	0.964	0.973	0
RALA	0	0.316676029782709	0.421	0.219	0
PNP	0	0.315379104494836	0.442	0.242	0
PEA15	0	0.304975714229994	0.346	0.151	0
CTSH	0	0.30108132529809	0.84	0.757	0
ATP1A1	0	0.293003785714726	0.474	0.27	0
CLEC5A	0	0.28938881704007	0.254	0.09	0
TMSB4X	0	0.286548333193472	1	0.999	0
ATP2B1	0	0.285602566372414	0.48	0.287	0
ABL2	0	0.267433013131344	0.35	0.169	0
CSF1	0	0.266282241824679	0.172	0.039	0
RPL14	0	-0.250997275329286	0.99	0.994	0
SNHG7	0	-0.252249892504171	0.219	0.381	0
GRINA	0	-0.25323812449226	0.854	0.929	0
SEC11A	0	-0.254310865237219	0.798	0.886	0
MT-CO2	0	-0.25663620943381	0.998	0.996	0
RPL11	0	-0.257888258713021	0.997	0.998	0
RPS25	0	-0.268877209859527	0.984	0.99	0
RPL28	0	-0.269506986945509	0.997	0.998	0
RPL26	0	-0.273340083088385	0.988	0.992	0
RPS15A	0	-0.279410718294305	0.989	0.993	0
CD81	0	-0.279415566899341	0.659	0.814	0
SLC7A7	0	-0.287862210841358	0.607	0.762	0
RBM3	0	-0.289431957231714	0.773	0.857	0
CYB5A	0	-0.29278684496659	0.479	0.646	0
CRTAP	0	-0.29285360086935	0.533	0.729	0
CIRBP	0	-0.295173731190476	0.672	0.834	0
RPL34	0	-0.299780674569933	0.985	0.994	0
ITM2B	0	-0.300883495701191	0.98	0.998	0
ASAH1	0	-0.306589651698124	0.899	0.969	0
EEF2	0	-0.310443509683764	0.854	0.933	0
CD302	0	-0.311346643256791	0.526	0.756	0
LDHB	0	-0.311844545393365	0.539	0.746	0
RPS28	0	-0.312151615323751	0.99	0.996	0
EIF3E	0	-0.313496342261711	0.568	0.747	0
RPL39	0	-0.316870541259763	0.984	0.992	0
RPL5	0	-0.326879163458792	0.966	0.981	0
GLTSCR2	0	-0.327285119117726	0.411	0.631	0
EVI2B	0	-0.337191337254751	0.469	0.658	0
RPL37	0	-0.344133802259651	0.98	0.991	0
RPL30	0	-0.348654692623704	0.993	0.996	0
NPM1	0	-0.35946881775152	0.887	0.954	0
MFGE8	0	-0.364306009784263	0.052	0.352	0
PGD	0	-0.378111530056544	0.695	0.876	0
RPS21	0	-0.382209438712335	0.972	0.995	0
ZFAS1	0	-0.399457879269074	0.703	0.83	0
PCBP2	0	-0.401557258006109	0.768	0.893	0
RPS27	0	-0.407141796467074	0.987	0.996	0
EEF1A1	0	-0.407680732745698	0.999	1	0
TXNIP	0	-0.413636292495044	0.895	0.974	0
RPS13	0	-0.415908866183364	0.993	0.996	0
GLUL	0	-0.425443561072848	0.958	0.993	0
GPX3	0	-0.441221006295159	0.191	0.506	0
VSIG4	0	-0.479601180017999	0.727	0.925	0
C1QA	0	-0.524937371670903	0.752	0.966	0
SERPING1	0	-0.551135867588852	0.374	0.656	0
AKR1C3	0	-0.607951476803733	0.174	0.506	0
GLDN	0	-0.651086674001636	0.272	0.67	0
C1QC	0	-0.664319076337771	0.731	0.964	0
CD163	0	-0.703113549415692	0.688	0.915	0
AKR1C2	0	-0.717709908347179	0.043	0.302	0
C1QB	0	-0.753627529956297	0.72	0.945	0
CES1	0	-0.905429348279626	0.226	0.568	0
SEPW1	1.32507162397519e-306	0.251754635538874	0.667	0.478	3.49514142255937e-302
GCHFR	1.64494597082096e-305	-0.436294203959497	0.589	0.825	4.33887398723443e-301
BCL2A1	3.33483893114769e-301	0.340665319702148	0.771	0.708	8.79630464868827e-297
RP11-598F7.3	3.63855808879358e-301	-0.361684348229758	0.297	0.5	9.59742467081082e-297
PSME2	3.75543553610494e-300	0.280389332823317	0.722	0.628	9.905712313584e-296
MYADM	3.02192116698983e-299	0.31427852482172	0.622	0.471	7.97092146216906e-295
MT1E	7.790910792172e-295	0.489133921594512	0.152	0.039	2.05500853965121e-290
GSN	2.42894281828356e-293	0.337523491964866	0.776	0.657	6.40682247178656e-289
LIMS1	2.72556103376903e-293	0.287441024431913	0.642	0.516	7.18921233877256e-289
TUBA1B	1.42082446336049e-279	0.287466754142638	0.881	0.845	3.74770868700596e-275
PPDPF	2.80101392172395e-271	0.265407442574758	0.952	0.951	7.38823442133126e-267
PHLDA1	3.25782909951756e-265	0.359028063221507	0.48	0.27	8.59317581579747e-261
ADGRE5	3.26798632124685e-264	0.2791936551598	0.634	0.512	8.61996751955283e-260
LINC01272	5.45060430365455e-262	0.272909720252702	0.734	0.649	1.43770589717496e-257
HPGD	2.13873408219584e-261	-0.315497001048522	0.331	0.537	5.64133888860797e-257
RPS4Y1	2.01884240695437e-257	-0.283403998016219	0.492	0.644	5.32510061682354e-253
RPS29	4.41193354762103e-257	-0.251697457754361	0.903	0.952	1.163735711856e-252
SLC2A3	5.23604415743762e-254	0.382353041409209	0.581	0.386	1.38111136740732e-249
CITED2	3.15522166407519e-249	-0.321263088846961	0.563	0.731	8.32252818333112e-245
GEM	3.66395906709232e-248	0.27983071666676	0.101	0.013	9.66442483126941e-244
SDC2	5.43698338251903e-244	0.309599817946307	0.332	0.225	1.43411310680704e-239
ITGB2	1.25632553848339e-242	0.262662463722389	0.81	0.745	3.31380987285763e-238
CD14	1.12752324425827e-237	0.365391773619538	0.658	0.517	2.97406806138005e-233
ZEB2	3.0575397086042e-237	0.273877824569616	0.691	0.573	8.0648724893853e-233
LGMN	3.94402119716651e-237	0.434828250281488	0.415	0.323	1.04031447117661e-232
RPS26	1.28321874612129e-235	-0.252620881139797	0.975	0.98	3.38474608664413e-231
TGFBI	4.1648850660097e-235	0.282414255284605	0.572	0.498	1.09857173386138e-230
IGSF6	1.04099796279136e-227	0.2836686854664	0.694	0.591	2.74584032645477e-223
LGALS3	7.98169780875621e-224	0.277117327483301	0.979	0.987	2.10533243101563e-219
KLF6	9.34595133873038e-219	0.316328526931532	0.897	0.797	2.46518158461691e-214
IFITM3	4.03332465647014e-215	0.325969098768254	0.694	0.559	1.06387004463713e-210
MT1X	5.58568614418791e-215	0.640255445214825	0.281	0.12	1.47333643425245e-210
CCL3L3	8.03947069199671e-212	0.456960000286388	0.135	0.031	2.12057118442797e-207
NUPR1	2.35195721173871e-206	-0.409710575022751	0.326	0.599	6.20375753740318e-202
NAMPT	1.60835246510049e-202	0.289910146967844	0.652	0.549	4.24235129719557e-198
FABP3	2.59567921413043e-200	-0.558829444608822	0.236	0.32	6.84662306311183e-196
MMP9	8.74574948452641e-198	0.620358044008345	0.113	0.016	2.30686634153353e-193
G0S2	2.85405929835063e-197	0.522670068525948	0.138	0.04	7.52815221125945e-193
CFD	2.97533177930527e-196	0.304023649219411	0.716	0.701	7.84803263427351e-192
FABP5	4.84032121132349e-194	0.312098550146521	0.9	0.89	1.2767315259108e-189
ISG15	4.75101989899337e-188	0.294430534854991	0.455	0.302	1.25317651875748e-183
CD9	3.29102791573071e-180	0.260588206673625	0.884	0.875	8.68074433332289e-176
SCGB3A1	3.29150797015815e-180	0.326331540651385	0.323	0.166	8.68201057288616e-176
FCGR2B	4.48653036141538e-180	0.318529994711538	0.316	0.161	1.18341211343053e-175
LYZ	9.6384762778261e-180	0.285075139420464	0.984	0.99	2.54234088780219e-175
IFITM2	3.03549973021956e-175	0.251502364622521	0.497	0.329	8.00673763840013e-171
CCL3	3.64953917438417e-167	0.604485999991298	0.355	0.175	9.62638948027313e-163
CXCR4	6.10674945031322e-166	-0.32233563695096	0.385	0.566	1.61077730250912e-161
PLD3	5.30454241350093e-163	-0.261865634268565	0.548	0.732	1.39917915240914e-158
CCL18	6.66588181348518e-162	0.598307385059009	0.558	0.576	1.75825964594299e-157
RGS1	1.07908702328254e-160	0.396358059371867	0.344	0.196	2.84630784131235e-156
INSIG1	2.11113047129003e-160	0.309832412678401	0.288	0.154	5.56852884412171e-156
ALOX5AP	1.29396322120252e-156	-0.280859729562328	0.817	0.945	3.41308678856589e-152
RGS2	3.59534947404254e-155	0.350617474342419	0.395	0.291	9.48345330768201e-151
NEAT1	5.43980623874111e-152	0.287090277542904	0.933	0.904	1.43485769159274e-147
PAPSS2	5.98711182880066e-146	0.254431628587861	0.338	0.225	1.57922048708275e-141
SDS	7.13118377249425e-141	0.261162750610777	0.144	0.063	1.88099234367081e-136
IER3	3.06234921662441e-140	0.35075402022529	0.449	0.324	8.07755852869022e-136
IL1B	3.68128452207717e-134	0.407324995215466	0.362	0.237	9.71012418388296e-130
GPR183	1.38873917665461e-131	0.327786079046391	0.364	0.245	3.66307732626188e-127
IL1R2	7.65415642152973e-126	-0.264079540172567	0.066	0.16	2.0189368393069e-121
CCL4L2	5.52364921917912e-95	0.453338865402968	0.178	0.074	1.45697295454288e-90
CXCL8	1.16816632781689e-94	0.386229294751098	0.321	0.251	3.08127232288261e-90
RETN	3.00725987375208e-83	0.293286665294191	0.501	0.564	7.93224936899587e-79
DUSP2	4.55701768760717e-65	0.252257867332345	0.329	0.23	1.20200455546014e-60
MT1G	1.70361393416104e-63	0.517658166671398	0.103	0.042	4.49362247413658e-59
CCL4	2.41956433371714e-39	0.393925382411707	0.253	0.154	6.38208484304569e-35
IFI27	1.84942879671184e-19	0.25815918483455	0.124	0.163	4.87823833708681e-15
