## Supplementary material for "Single-cell RNA-sequencing reveals profibrotic roles of distinct epithelial and mesenchymal lineages in pulmonary fibrosis": Mast_Cells_disease_vs_control_.csv

	p_val	avg_logFC	pct.1	pct.2	p_val_adj
H3F3B	8.20271185223414e-70	-0.808937988605759	1	1	2.1636293052638e-65
BIRC3	7.71228445696813e-42	1.20350055298578	0.586	0.165	2.03426927121448e-37
RPS2	7.80320289135355e-37	0.629649908717914	1	0.992	2.05825082665233e-32
SCGB3A1	2.72566109558214e-36	0.883034040912462	0.694	0.331	7.18947627181701e-32
KLF2	9.04491833450664e-33	-1.08420681805765	0.268	0.61	2.38577810909282e-28
TIMP1	4.27746105055316e-32	0.666870042817144	0.937	0.854	1.12826590130441e-27
NFKBIA	1.59092108706872e-31	0.857781994167959	0.98	0.937	4.19637255136116e-27
SH3BGRL3	1.4087209523048e-24	0.50291770392566	1	1	3.71578325589437e-20
SLC26A2	1.32405064046366e-23	0.641702688628335	0.532	0.232	3.49244837435101e-19
MT2A	3.17118090532542e-23	0.864803503125133	0.868	0.791	8.36462387397686e-19
SCGB1A1	3.30616432414716e-23	0.783358754620431	0.497	0.122	8.72066963780296e-19
BATF	4.88332447805303e-23	0.727889936423903	0.499	0.201	1.28807449757605e-18
SRGN	6.69414133205608e-22	0.471084649943532	0.998	1	1.76571365915643e-17
ATF3	1.59880909971601e-21	-0.929829953600699	0.228	0.551	4.21717876232092e-17
MALAT1	5.06889727427966e-20	-0.394497417679428	1	1	1.33702303403675e-15
HIST1H1D	1.10649807103103e-19	-0.487207963066728	0.074	0.311	2.91860996195854e-15
GADD45B	1.85945342154715e-19	0.724898704594923	0.727	0.571	4.90468029001491e-15
SSR4	4.19257327343331e-19	0.40105739020764	0.931	0.827	1.1058750523335e-14
AREG	7.83848744158833e-19	1.05324912478075	0.872	0.587	2.06755783246775e-14
TXNIP	1.58328490382476e-18	-0.535551544626018	0.857	0.965	4.17623059081857e-14
GSTM1	2.64839812767542e-18	0.6639598960774	0.318	0.059	6.98567974136946e-14
MT-CYB	1.83417170988223e-17	0.396636263341675	1	1	4.83799471915636e-13
TNFAIP3	2.33735544865459e-17	0.82468052911097	0.767	0.602	6.16524246691622e-13
JUN	3.72454168524529e-17	-0.636553310424261	0.955	0.996	9.8242236031715e-13
GSTM3	9.26353497626601e-17	0.729502839999368	0.251	0.024	2.44344262068969e-12
HSP90AA1	1.10712063564785e-16	-0.583009405007338	0.989	0.988	2.92025210064833e-12
RPS10	1.89075272674453e-16	0.422082372335914	0.998	0.996	4.98723846733404e-12
PTGS2	2.80352078285236e-16	0.743511799178984	0.461	0.272	7.39484676892968e-12
PTP4A1	5.20252955125199e-16	-0.545892870576725	0.286	0.488	1.37227121973374e-11
RPS4X	6.04607985723486e-16	0.419920200548206	1	1	1.59477448394284e-11
IER2	3.34235860889811e-15	-0.609692844653975	0.805	0.831	8.81613930269055e-11
HIST1H1E	4.20602754080733e-15	-0.453046059441079	0.152	0.394	1.10942388443875e-10
RHOB	4.56749556023127e-15	-0.44678248698696	0.604	0.783	1.2047683039222e-10
RPL13A	4.90515174903638e-15	0.376782107043581	0.984	0.972	1.29383187684333e-10
TMEM154	5.71776903357341e-15	-0.410152413248453	0.345	0.634	1.50817593798566e-10
DUSP1	6.26859067112109e-15	-0.48266849516216	0.978	0.996	1.65346616132161e-10
TMEM176B	7.89879833847735e-15	0.504264249351109	0.488	0.213	2.08346603774017e-10
NDEL1	1.431918876693e-14	-0.523551631194464	0.347	0.508	3.77697242105312e-10
MT-CO3	5.21077587561033e-14	0.335022210736502	1	0.996	1.37444635270974e-09
APOE	6.51604717125039e-14	0.880486877103569	0.644	0.437	1.71873776236071e-09
MT-CO1	1.08659479428065e-13	0.320190788376125	1	1	2.86611108887407e-09
NDUFA4	2.46543679069646e-13	0.382033547258883	0.955	0.909	6.50308262282005e-09
BCL2A1	2.74568569846796e-13	0.635951272109843	0.396	0.181	7.24229516684895e-09
SOCS1	6.60057764011746e-13	0.553414751422952	0.738	0.547	1.74103436413378e-08
HDC	1.00562497201864e-12	0.538607179601361	0.716	0.512	2.65253698869356e-08
NFKB1	1.07354886243599e-12	0.620040078134288	0.541	0.303	2.83169983444741e-08
UBC	1.61225888907284e-12	-0.380587522744942	0.957	0.98	4.25265527170742e-08
REL	2.12868709000112e-12	0.517592541959367	0.763	0.618	5.61483793729596e-08
RPS6	2.73046563653108e-12	0.344570852678022	0.998	0.996	7.20214920947804e-08
HIST1H1C	4.32567456071429e-12	-0.362535467976644	0.063	0.264	1.14098317887961e-07
HIST1H2AC	4.85549744174445e-12	-0.387319561759667	0.063	0.256	1.28073456020893e-07
DDX3Y	6.23389857011226e-12	-0.483368382797315	0.163	0.402	1.64431542583851e-07
SLC2A3	6.54858787085223e-12	-0.524808307451584	0.852	0.843	1.72732102269469e-07
ANXA1	1.01767849718821e-11	-0.434926028843944	0.98	0.992	2.68433057203335e-07
RPL15	1.18584715627177e-11	0.299253584379844	1	1	3.12790904409806e-07
SPP1	1.26343336008147e-11	1.39728830574531	0.107	0.004	3.33255817388689e-07
TPSD1	1.6827631285731e-11	-0.743227715488903	0.588	0.965	4.43862430423727e-07
ALAS1	1.87705212390154e-11	0.411771054905972	0.291	0.102	4.95110038721508e-07
NEU1	3.51684056698538e-11	-0.411073647767774	0.226	0.37	9.27637036353734e-07
TMEM176A	4.2549932964304e-11	0.355833182116777	0.304	0.102	1.12233958179945e-06
CTSW	5.6174269296683e-11	0.368380436346538	0.461	0.252	1.48170870123861e-06
DTNBP1	7.24733017950359e-11	0.411285264272178	0.345	0.177	1.91162828144766e-06
TLE3	8.27708106830194e-11	-0.286722647488213	0.101	0.272	2.183245673386e-06
GATA2	9.19127819295406e-11	-0.443366219275234	0.846	0.917	2.42438344895549e-06
XIST	1.03339073894412e-10	0.34374036418705	0.235	0.035	2.72577475211291e-06
SRSF7	1.13364680330503e-10	-0.466355425173713	0.546	0.646	2.99022017307768e-06
HLA-C	1.21473281495524e-10	0.328959312878838	0.991	0.988	3.20410074600743e-06
CCL4L2	1.31340675715294e-10	1.28589975068263	0.197	0.051	3.46437300334232e-06
IRAK3	1.33743596072784e-10	0.332095645649342	0.327	0.106	3.52775483361182e-06
RPL3	1.38400878071362e-10	0.289124439652233	0.993	0.992	3.65059996088831e-06
HLA-A	1.48576174821837e-10	0.321119327911171	0.982	0.965	3.9189937632756e-06
ELL2	2.62518943644545e-10	0.424269808302418	0.609	0.354	6.92446217651217e-06
HSPH1	3.08782097324052e-10	-0.6233949604499	0.465	0.539	8.14474538111653e-06
GLUL	3.23811775852823e-10	-0.369606778955246	0.966	0.996	8.54118321166991e-06
TNFRSF18	3.90711644148414e-10	0.305770129363947	0.253	0.083	1.03058010377027e-05
SERPINB1	4.53954680906219e-10	-0.383728193877245	0.635	0.724	1.19739626182633e-05
P4HA1	5.38196456591044e-10	-0.370595946588844	0.221	0.382	1.4196007935502e-05
ZC3H12A	6.22753210427848e-10	-0.496768368872657	0.235	0.386	1.64263614314554e-05
FKBP5	6.86091084188401e-10	0.411623019702931	0.407	0.15	1.80970245276375e-05
TRA2B	7.0935328999222e-10	-0.367477000262016	0.396	0.555	1.87106117301248e-05
ARPC1B	8.46788443942086e-10	0.294027508610347	0.87	0.764	2.23357387858604e-05
PPDPF	9.46768539881166e-10	0.30119457423895	0.973	0.972	2.49729137764455e-05
RPL6	9.50214284113421e-10	0.296841566175043	0.998	0.996	2.50638021720597e-05
SLC25A6	1.08134336332753e-09	0.286918584455371	0.935	0.831	2.85225938944903e-05
HBB	1.18510152323267e-09	-0.397828421017753	0.092	0.291	3.12594228783083e-05
ARRDC3	1.24032376198886e-09	-0.267670506664097	0.096	0.268	3.27160198699803e-05
CPM	1.40327983517355e-09	0.390287117432404	0.434	0.169	3.70143122123728e-05
PFN1	1.41255771343176e-09	0.274849603021673	0.996	0.996	3.72590348071896e-05
DBI	2.83308712750543e-09	0.304077894843203	0.861	0.799	7.47283391622107e-05
TNFRSF9	2.98100936087962e-09	0.364025548921628	0.21	0.024	7.86300839119217e-05
GAPDH	5.92612414017383e-09	0.271040994501298	0.998	0.984	0.000156313376445365
DRAP1	6.23103763756008e-09	0.324567372882664	0.664	0.531	0.000164356079765922
H1FX	6.66177104484357e-09	-0.299599781304655	0.148	0.331	0.000175717534849839
KRT1	6.8551444195038e-09	0.260762124209863	0.201	0.059	0.000180818144353252
IL18R1	7.1124164854974e-09	0.265452651556131	0.376	0.165	0.000187604209637965
RELB	7.1650125199457e-09	0.342767601464428	0.438	0.252	0.000188991535238608
TUBA1A	7.48660949043793e-09	-0.58150192511535	0.584	0.717	0.000197474298529281
DNAJB4	7.59681580240565e-09	-0.362372606186521	0.143	0.315	0.000200381210420054
TIPARP	8.403378421196e-09	-0.424922428403299	0.306	0.457	0.000221655912615887
GDF15	1.12633180014217e-08	-0.433189269231447	0.029	0.15	0.000297092538923501
RPS9	1.40438780962588e-08	0.264864416245052	0.98	0.996	0.000370435372545017
HSPA1B	1.6633266671442e-08	-0.714893880736861	0.555	0.673	0.000438735674992625
PRG2	1.73241085546662e-08	0.477107125174488	0.123	0.043	0.000456958011346431
THAP2	2.72922427459753e-08	0.285243107553451	0.174	0.043	0.00071988748691059
RPL7A	2.90233433320735e-08	0.253014663306808	1	1	0.000765548727070104
RBKS	3.02237116278256e-08	0.387988265845293	0.327	0.173	0.000797210841607156
RPL10	3.28807141672742e-08	0.270398810893611	1	1	0.000867294597590191
SAMSN1	3.94858192950128e-08	-0.308344993358111	0.893	0.906	0.00104151745554455
HSPA1A	4.21329158155757e-08	-0.608197691570595	0.796	0.807	0.00111133992046744
DDIT3	5.39468023411062e-08	-0.345833125899373	0.266	0.421	0.00142295480535136
MIR155HG	5.83794666842701e-08	0.316634207857639	0.116	0.02	0.00153987519273099
MIIP	6.41489833537103e-08	0.286888178587712	0.262	0.122	0.00169205773392082
RPL19	7.11994008878796e-08	0.25763680800976	1	0.996	0.0018780265972196
SMIM3	8.95508921460768e-08	0.31264118615408	0.45	0.315	0.00236208388213707
CCL4	9.96640337950819e-08	1.21951467092346	0.213	0.083	0.00262883821941288
SEMA4A	1.1151067939719e-07	-0.291877184314243	0.116	0.26	0.00294131719045969
NFKB2	1.12107447860788e-07	0.263563506021303	0.273	0.11	0.00295705815222401
RPLP1	1.42151561500923e-07	0.266896175686837	1	1	0.00374953173770983
MT-ND4	2.00418866907882e-07	0.257417564022458	1	0.996	0.00528644845242921
CDKN1B	2.32045186796854e-07	-0.264849428344832	0.141	0.335	0.00612065589214062
FDX1	2.33778282668244e-07	0.376864097100263	0.418	0.193	0.00616636976194027
TMEM233	2.63624636814116e-07	-0.273203853544653	0.244	0.406	0.00695362704524594
RGS16	2.68243854016629e-07	0.408659034365581	0.242	0.079	0.00707546813739662
HIST1H4C	2.6851061979771e-07	-0.324975512850748	0.365	0.547	0.00708250461840418
NEAT1	3.45395104482318e-07	-0.298308635058789	0.978	0.984	0.0091104866709301
ADGRE5	4.41180563686478e-07	-0.351419599989678	0.376	0.528	0.0116370197283582
PLAUR	4.65322317045264e-07	-0.429569996799846	0.586	0.681	0.0122738067567029
MAPRE2	4.79414638440587e-07	-0.259720570466924	0.195	0.354	0.0126455199181474
ALOX5AP	5.91043695372414e-07	0.26092039525153	0.975	0.965	0.0155899595528382
TNFSF10	6.25503212489967e-07	0.360098470392627	0.559	0.409	0.0164988982358479
SAT1	6.32013341092566e-07	-0.298609207778273	0.993	0.988	0.0166706158979986
RPS12	6.47576197812336e-07	0.280574001114746	1	1	0.017081117369696
MARCH3	6.96755604307182e-07	-0.318685913741764	0.349	0.476	0.0183783225748105
RPS27L	7.11229515844959e-07	-0.264745693621725	0.761	0.819	0.0187601009394425
HSPD1	8.40821189164262e-07	-0.377519177717605	0.575	0.63	0.0221783405065858
DNAJC1	9.02081851791571e-07	0.260592993275412	0.425	0.26	0.0237942130047063
KLF6	9.69610259124098e-07	-0.317419425706791	0.964	0.98	0.0255754098049163
PLIN2	1.27388511684005e-06	-0.373891313052759	0.662	0.693	0.0336012677268901
FAM107B	1.28029166509725e-06	0.2698931142353	0.237	0.091	0.0337702532502702
TIMP3	1.30648181538522e-06	-0.308342636648972	0.521	0.697	0.034461070844416
KLF4	1.66342574745572e-06	-0.400821927041343	0.228	0.425	0.0438761809406395
DNAJB1	1.7281492697496e-06	-0.549956855464244	0.579	0.567	0.0455833932881851
IL2RG	1.80679158276467e-06	0.284100697483941	0.369	0.22	0.0476577415785837
HLA-B	1.90532091781617e-06	0.253503837771859	0.984	0.972	0.0502566498492371
FOS	2.45166246445314e-06	-0.364429526876864	0.978	0.996	0.0646675008248804
EBI3	2.50713840017838e-06	0.424389754972427	0.143	0.004	0.0661307895815051
NINJ1	2.94099386724194e-06	0.252428008396942	0.284	0.146	0.0775745952362407
DSE	3.08174810532766e-06	0.271783451349898	0.26	0.126	0.0812872697742277
HSPB1	3.49797599592978e-06	-0.265632626482156	0.779	0.799	0.0922661128446399
PPP1R15A	3.49839669241852e-06	-0.31064725367931	0.832	0.827	0.0922772095559234
HSP90B1	3.5581301217194e-06	0.31320761218336	0.877	0.819	0.0938527982205925
HPGD	3.97798580821897e-06	0.444462219386748	0.772	0.728	0.104927331663392
G3BP2	4.48551521666311e-06	-0.256177432645554	0.441	0.543	0.118314434869923
VAT1	4.87409235427334e-06	-0.263748933010916	0.461	0.563	0.128563934028668
CTSB	5.20245270171667e-06	0.259050228310593	0.897	0.866	0.13722509491318
C15orf48	5.38290409375366e-06	0.256963043145931	0.101	0.035	0.14198486128094
C1orf186	7.36550556882934e-06	-0.287475710536111	0.671	0.76	0.194279940389012
TPSAB1	8.78940014511239e-06	0.275256911900582	0.998	0.972	0.23183800762763
TACC1	9.41337039510007e-06	-0.262865540727319	0.371	0.457	0.248296470911555
DNAJA1	1.28871908068333e-05	-0.347338017078793	0.597	0.622	0.339925431911843
PTGS1	1.54762796241578e-05	0.253847046204996	0.774	0.673	0.408217827646411
TPSB2	1.62795055657152e-05	0.372119813476955	0.926	0.976	0.429404518306871
ICAM1	1.99958972307891e-05	0.339681082053997	0.349	0.169	0.527431781256525
AHR	2.07921734282156e-05	0.276112263275672	0.696	0.579	0.548435158516044
IFNGR2	2.81460782767888e-05	0.259136747449073	0.391	0.272	0.742409106706858
C1QB	3.24431195855106e-05	-0.569543988739549	0.385	0.409	0.855752165307013
CITED2	3.38465850217346e-05	-0.296004317982987	0.23	0.303	0.892771373118294
CD38	3.44739752583971e-05	0.270025194275997	0.3	0.146	0.909320045390739
CDC42EP3	3.63283137197023e-05	0.277428081071453	0.553	0.469	0.958231930984587
MYADM	4.37779920104803e-05	-0.320289698262825	0.501	0.614	1
UTS2	8.67429274528606e-05	0.396759631938022	0.163	0.087	1
ZNF331	0.000102918433422399	-0.427354533371911	0.501	0.571	1
NR4A1	0.000112242997034095	-0.391578301861033	0.702	0.677	1
C1QA	0.000134141761773183	-0.410725276400377	0.362	0.449	1
FOSB	0.000149839647008286	-0.270624509428527	0.857	0.854	1
RPS4Y1	0.000168697941045755	-0.311118550676856	0.49	0.756	1
ACOT7	0.000200741560191324	-0.26882380410337	0.329	0.445	1
MAT2A	0.000212103097530505	-0.25701701919852	0.441	0.476	1
FABP4	0.000226951823439055	-1.07247213001314	0.074	0.169	1
C1QC	0.000343572352324609	-0.489716775086887	0.295	0.37	1
MAP3K8	0.00053204061294648	0.277454586935877	0.47	0.339	1
RANBP2	0.000995251549704742	-0.319780455336701	0.494	0.618	1
THBS1	0.00162935169067031	-0.434944970356887	0.083	0.197	1
DUSP2	0.00507928294248262	0.307581292339384	0.358	0.177	1
FN1	0.0056594297033606	0.467991835238684	0.114	0.071	1
CXCL2	0.0131597798126436	0.313463429500255	0.141	0.083	1
CCL18	0.0135076273747293	0.584985028761291	0.107	0.075	1
EGR1	0.032585011942583	-0.251251559911534	0.53	0.476	1
CCL2	0.0698477242581642	0.267684795340072	0.11	0.098	1
CXCL3	0.0725545665282189	0.309132680906177	0.114	0.098	1
