## Supplementary material for "Single-cell RNA-sequencing reveals profibrotic roles of distinct epithelial and mesenchymal lineages in pulmonary fibrosis": Mesothelial_Cells_disease_vs_control_.csv

	p_val	avg_logFC	pct.1	pct.2	p_val_adj
H3F3B	4.59095052869052e-30	-0.972202911702874	1	1	1.2109550209527e-25
CCL2	8.20555785259654e-30	2.8219398962416	0.879	0.257	2.16437999477939e-25
TM4SF1	7.78326827208611e-24	1.56710664260585	0.985	0.914	2.05299267212815e-19
KRT18	1.25844641493862e-19	1.4699181396746	0.99	0.857	3.3194041086836e-15
H1FX	5.22043591844856e-18	-0.83535927403703	0.187	0.657	1.37699438220918e-13
IER2	1.77302374981661e-17	-1.60376294337647	0.646	0.914	4.67670474489128e-13
MT2A	3.5386326497484e-17	1.70677905006858	0.995	0.829	9.33385134024135e-13
CHI3L1	1.03721970842405e-16	-1.85683968305071	0.379	0.771	2.73587442491011e-12
TNFRSF12A	1.20172203132565e-15	1.40257524672403	0.848	0.314	3.16978220202766e-11
HIST1H1C	1.7476299399119e-15	-0.755143153680286	0.091	0.571	4.60972349250562e-11
HIST1H1E	7.00798675528015e-15	-0.700368431215105	0.03	0.543	1.84849666644025e-10
KRT8	1.52789132349076e-13	1.04220033220038	0.98	0.971	4.03011894397156e-09
ZFP36L1	6.35928012272925e-13	-1.03476283362864	0.909	1	1.67738731797229e-08
HAS1	2.59761269230189e-12	1.22996250405703	0.904	0.429	6.85172299848468e-08
S100A10	3.15811997374715e-12	0.906138360410137	1	1	8.33017305475286e-08
ERRFI1	1.87096677679633e-11	1.23714418773634	0.828	0.4	4.93504906715569e-07
HIST1H2AC	3.65134829874233e-11	-0.650501366456992	0.212	0.514	9.63116140759265e-07
MT1E	4.97249801276273e-11	1.3252808672009	0.96	0.829	1.31159580082642e-06
ALDH1A3	6.83531082717808e-11	1.32205288439264	0.763	0.457	1.80294993688476e-06
JUNB	1.43780330354732e-10	-0.766197383704074	0.955	1	3.79249377376675e-06
SEPP1	1.71103083137337e-10	-0.887487825805758	0.848	0.971	4.51318602391353e-06
EMP1	3.51043279511619e-10	1.27840539910871	0.798	0.571	9.25946858367798e-06
N4BP2L2	1.49374851237323e-09	-0.668524637847353	0.399	0.714	3.94006045108686e-05
EZR	1.77837027079094e-09	0.882040808831076	0.944	0.771	4.69080726326525e-05
MT1M	2.97271169756626e-09	1.50346502688574	0.712	0.486	7.84112164467052e-05
SRSF7	3.95800446941971e-09	-0.704796558291556	0.747	0.771	0.000104400283889884
TCF7L2	6.4309290118548e-09	-0.40231351394582	0.131	0.543	0.000169628614545694
SNHG7	8.3648238739514e-09	-0.526886431916175	0.439	0.771	0.000220638959323216
MT1X	9.24517863115727e-09	1.58917423136576	0.763	0.6	0.000243860076754035
NKTR	1.1985262621608e-08	-0.440443363302886	0.197	0.629	0.000316135272170153
RHOB	1.22205595507331e-08	-0.841136656359698	0.848	0.943	0.000322341699269687
FHL2	1.72048614718915e-08	0.96658417131863	0.697	0.229	0.000453812631044083
RICTOR	1.85996638896909e-08	-0.381715927896501	0.126	0.457	0.000490603334418378
MIR4435-2HG	2.02819252742916e-08	1.03299861421764	0.662	0.314	0.00053497634295999
UPK3B	2.08535269057592e-08	1.03164760465593	0.965	0.829	0.000550053479193211
ZMYM3	2.59141487175924e-08	-0.346624608085231	0.066	0.429	0.000683537500723935
DDX21	2.62112749993981e-08	0.76968725768228	0.803	0.429	0.000691374800659123
SLC20A1	2.95562070651638e-08	0.918812801306865	0.778	0.286	0.000779604073757826
PFN1	3.25113941332344e-08	0.577571303296037	0.96	0.971	0.000857553043052325
H1F0	3.32706490642639e-08	-0.611833824684953	0.283	0.571	0.00087757991036809
ADIRF	3.46768019234657e-08	0.846293339961198	0.939	0.743	0.000914670004335255
ARID5B	5.60942921545862e-08	0.757407748052218	0.899	0.743	0.00147959914416152
RPL17	5.7815747487021e-08	0.734288103483478	0.965	0.943	0.00152500597146515
FOSL1	6.64183203347345e-08	0.907656963587327	0.697	0.2	0.00175191603546929
MT1A	6.72679477119329e-08	0.956110907218058	0.672	0.2	0.00177432665679765
ZFP36L2	7.2630293850806e-08	-1.01977112193851	0.586	0.914	0.00191576926090271
CAV1	8.61616318539552e-08	0.902530419033938	0.894	0.657	0.00227268536341178
ZFP36	8.89260556648124e-08	-0.831902187215529	0.939	1	0.00234560257027076
COL1A1	9.5099668343552e-08	-1.01592959968242	0.763	0.857	0.00250844395189787
EIF5A	1.18494542872767e-07	0.671944972909342	0.803	0.371	0.00312553055735497
CRIP1	1.19056487764847e-07	1.12733827651578	0.778	0.6	0.00314035297777338
UAP1	1.28454407487184e-07	0.724738038135503	0.848	0.486	0.00338824190628945
TUBB4B	1.71280737869294e-07	0.707535918012045	0.894	0.4	0.00451787202277838
CD55	1.97396862491849e-07	0.879598805175525	0.753	0.343	0.00520673704194749
RAN	1.97580364647952e-07	0.593432095386349	0.884	0.686	0.00521157727831902
HSP90AA1	2.54880768097098e-07	0.696680262181181	0.96	0.943	0.00672299002009716
LMNA	3.43128637233242e-07	0.781968512794814	0.939	0.829	0.00905070406430123
DKK1	3.96781952512551e-07	1.52416491050197	0.374	0.057	0.0104659175614236
FBXO32	4.34696210868523e-07	-0.517582406228871	0.162	0.4	0.011465981954079
PTPRA	4.73008995384436e-07	-0.35513529775314	0.167	0.543	0.0124765582712553
SAT2	4.77471609448416e-07	-0.424956451355138	0.273	0.686	0.0125942686424209
PHLDA2	4.79438487362701e-07	0.746872579916108	0.697	0.229	0.012646148981166
ITLN1	6.14347072810819e-07	1.48957423666803	0.879	0.657	0.016204632739531
CYBA	6.81970844419017e-07	-0.492717226582727	0.515	0.8	0.0179883449632404
TIMP1	7.26038132913468e-07	0.604359486441662	1	1	0.0191507078318586
CCNG2	7.95904818316675e-07	-0.276243811323431	0.035	0.343	0.0209935813927389
CIRBP	8.3104234506718e-07	-0.454044856706068	0.747	0.886	0.021920403935837
ACTB	8.69528235519194e-07	0.520239013597405	1	1	0.0229355462682898
CEBPD	9.54637514178087e-07	-0.704102442472554	0.823	0.971	0.0251804737114754
BAZ2B	1.1451189345345e-06	-0.328606102582553	0.126	0.4	0.0302048021362165
SELK	1.28325573643517e-06	0.741324974838839	0.732	0.4	0.0338484365599504
PARP4	1.53682280542546e-06	-0.318715819968154	0.091	0.4	0.0405367751387072
GADD45A	1.68795076511955e-06	0.751987680582879	0.697	0.371	0.0445230773315582
PLAUR	1.82551580910219e-06	0.74871435523791	0.677	0.286	0.0481516304966886
ATF7IP2	1.9305711990099e-06	-0.56892392127416	0.177	0.314	0.050922676516284
ANXA1	2.10863343787797e-06	0.65924234292893	0.975	0.943	0.0556194241909073
KANK2	2.27394069292879e-06	-0.305048181239491	0.116	0.4	0.0599797336573827
COL3A1	2.3989554619821e-06	-0.956705189946563	0.566	0.8	0.0632772482207019
ARSD	2.71537804244268e-06	-0.272881133839682	0.066	0.343	0.0716235266255105
UBC	2.93515460501568e-06	-0.551441000927089	0.99	1	0.0774205730164985
CALM2	3.02526988301858e-06	0.548159918567961	0.924	0.8	0.0797975437043811
MAP3K12	3.13650218172021e-06	-0.253292668293012	0.02	0.257	0.082731518047234
LINC00152	3.15287566204761e-06	0.856127939835476	0.515	0.171	0.0831634013378299
S100A11	3.21772457009357e-06	0.603597173554606	0.939	0.686	0.0848739209853582
S100A6	3.2292876476346e-06	0.672386794483734	1	1	0.0851789202816578
CYCS	3.47039323377493e-06	0.573108467979897	0.783	0.486	0.0915385623272815
ARRDC3	3.52462691156023e-06	-0.399734433399179	0.091	0.371	0.0929690840462241
METTL7A	4.17694597171926e-06	-0.439715031151243	0.429	0.743	0.110175303896039
NHLRC3	4.4228412567531e-06	-0.29966762499746	0.086	0.4	0.116661283829376
TGFBR2	4.4937553151992e-06	-0.478587372937127	0.394	0.743	0.118531783949009
SVEP1	4.56875857842383e-06	-0.586536404268325	0.404	0.8	0.120510145023085
TUBA1C	4.79056190258272e-06	0.61461751165119	0.864	0.657	0.126360651304424
HSPH1	5.51657554400799e-06	0.825938998863013	0.545	0.086	0.145510713124299
IL6	5.60881539692034e-06	1.17859522526485	0.359	0.057	0.147943723724568
CD83	5.82463160649918e-06	-0.408697036727608	0.025	0.2	0.153636307884629
HSPA8	5.95473725737402e-06	0.558656838280555	0.975	0.829	0.157068104637754
ZNF593	6.10651828011753e-06	0.583850758780881	0.667	0.2	0.16107163267466
MEDAG	6.11116263661485e-06	0.591645030507699	0.818	0.6	0.16119413686599
RGS4	6.19942069158527e-06	0.78184064373256	0.551	0.143	0.163522119581945
UGP2	7.05320376929482e-06	0.667952496266295	0.758	0.457	0.18604235582269
ERAP2	7.4809120127675e-06	-0.278965959611416	0.076	0.343	0.197324016160768
MAP2K3	7.65824474478438e-06	0.850568509255326	0.621	0.057	0.202001521633178
TCEB1	7.66078150221163e-06	0.558060577668616	0.747	0.371	0.202068433683836
MYL12B	8.28289373250259e-06	0.424580758758702	0.939	0.8	0.218477887982221
C10orf10	8.4483036392977e-06	-0.38366587976558	0.051	0.343	0.222840905093755
ZSCAN18	8.50199845625883e-06	-0.291564830902204	0.131	0.429	0.224257213280739
AADAC	9.0286235393748e-06	0.990042971392771	0.657	0.314	0.238148003098089
CNPY3	9.54888761755363e-06	-0.30723220637457	0.162	0.486	0.251871008688212
RBM43	1.00142475217945e-05	-0.255190402125599	0.04	0.257	0.264145806882374
CCAR1	1.02906846626223e-05	-0.33062426673879	0.232	0.571	0.271437389345989
HMGA1	1.08986435272714e-05	0.728804345127221	0.505	0.086	0.287473520318838
RPS2	1.11331483373013e-05	0.416070845253366	1	1	0.293659053692996
RP11-123O22.1	1.14806446281507e-05	-0.36961412630993	0.066	0.343	0.302824963356731
ANXA2	1.17001352370242e-05	0.509083730810569	0.975	0.914	0.308614467146987
HSPE1	1.22114459748304e-05	0.592922985953191	0.879	0.629	0.322101310478101
NCL	1.24012253624071e-05	0.494374018873986	0.914	0.829	0.327107121384213
CFL1	1.27505315861841e-05	0.451356633790295	0.924	0.8	0.336320771648778
ZNF280D	1.28747133182825e-05	-0.287110480552823	0.131	0.457	0.339596313196337
SLC40A1	1.32213044168231e-05	-0.67843148544595	0.47	0.771	0.348738346602544
PDLIM4	1.35127816551523e-05	0.58235128331624	0.641	0.229	0.356426641717952
KDM6B	1.49446569178457e-05	0.638008377165742	0.551	0.143	0.394195215522017
MZT2B	1.5508494475531e-05	-0.430965756518982	0.566	0.714	0.409067558781082
CEMIP	1.56602526584683e-05	-1.86489313338104	0.056	0.371	0.413070484372419
COL1A2	1.68043982894485e-05	-0.733661939535145	0.768	0.914	0.443249613680782
ZFAND5	1.69085996000133e-05	0.562745680944351	0.773	0.371	0.44599813164955
MAML2	1.86959902178907e-05	-0.346624608085231	0.227	0.429	0.493144133977303
SERPING1	1.93319106476901e-05	-0.440815196286963	0.995	1	0.509917807154121
PFDN2	1.93951960072615e-05	0.554552485978876	0.616	0.114	0.511587085083537
SMC4	1.97567050229175e-05	-0.298768586907596	0.071	0.343	0.521122608389495
LETM2	2.01097650878889e-05	-0.387115969439968	0.207	0.371	0.530435273723246
SERPINB2	2.01175133363922e-05	1.74971874439721	0.364	0.086	0.530639649274018
HMGN2	2.0953496489464e-05	-0.425839843638735	0.818	0.886	0.552690376902592
CTC-250I14.6	2.12608190985111e-05	-0.306619273471532	0.025	0.229	0.560796625361427
CLTB	2.30240875954685e-05	0.462694004236756	0.854	0.629	0.607306358505673
MDK	2.40653635095801e-05	-0.390543842020067	0.187	0.457	0.634772093292194
TXN	2.47875454923108e-05	0.535764572113243	0.884	0.714	0.653821087450681
NPC2	2.56375052738604e-05	-0.382753332173736	0.869	1	0.676240476608615
TXNIP	2.64709041233183e-05	-1.04225010465964	0.268	0.914	0.698223038060766
C1RL	2.66475773866881e-05	-0.381164933337407	0.424	0.743	0.702883148728672
RHEB	2.67284615339253e-05	0.48672807218693	0.753	0.286	0.705016629880349
NOP16	2.74580957295302e-05	0.52521436121809	0.631	0.257	0.724262191057819
UPF2	2.77467843241318e-05	-0.28148530591427	0.101	0.429	0.731876930117625
YBX1	2.91896557823698e-05	0.46830161744448	0.929	0.829	0.769935550571569
HSPD1	2.955176010882e-05	0.509447263795869	0.899	0.629	0.779486776390346
ATF7IP	3.01439724904416e-05	-0.275672872112947	0.091	0.371	0.795107562380379
PYROXD1	3.06002055412698e-05	-0.257012449395544	0.056	0.286	0.807141621562074
JUN	3.0635779226328e-05	-1.19173188709262	0.591	0.971	0.808079948652854
ATF6B	3.13149721903697e-05	-0.332831285952895	0.091	0.314	0.825995021465381
TM9SF4	3.2247671309909e-05	-0.292557386814955	0.131	0.429	0.85059682614147
BCAM	3.29993418978083e-05	0.67974277370955	0.621	0.371	0.87042364123849
FOS	3.34325913298268e-05	-1.04694850955882	0.828	0.971	0.881851461506842
MFGE8	3.39958805575882e-05	-0.269663566949103	0.086	0.314	0.896709341467503
MIR22HG	3.49851483214964e-05	0.53174688892663	0.591	0.229	0.922803257276112
LINC00969	3.83489672794027e-05	-0.324151752233172	0.126	0.371	1
NDRG1	3.87915121288994e-05	-0.315372064581127	0.278	0.543	1
MAFF	3.92511262532055e-05	0.663380134060427	0.692	0.343	1
DOCK7	3.96083516420386e-05	-0.285999986268796	0.096	0.4	1
HLX	4.01685689901119e-05	-0.250347777649811	0.035	0.286	1
TOMM5	4.19731275710583e-05	0.483353803101792	0.717	0.343	1
NFKBIZ	4.57922751321063e-05	-0.601362524817658	0.763	0.829	1
RASL11A	4.67787919702129e-05	-0.659949111150349	0.121	0.257	1
PHLDA1	4.78774546061723e-05	0.724656786865908	0.692	0.4	1
MAT2A	4.8519525376108e-05	0.614545449966357	0.737	0.343	1
LXN	5.03132754799241e-05	-0.513525141884372	0.641	0.771	1
IGKV3-20	5.08089723445239e-05	-0.292020474050379	0.035	0.257	1
FST	5.08155583465916e-05	1.2755523301263	0.258	0.086	1
MMP14	5.52670553398671e-05	-0.350665017622236	0.197	0.514	1
HSD17B6	5.56466392309714e-05	0.558237427965302	0.556	0.2	1
PFDN6	5.65748221305462e-05	-0.280666640293433	0.187	0.343	1
S100A16	5.9208787956333e-05	0.595097561680728	0.747	0.429	1
PKHD1L1	6.15795995396738e-05	-0.512175811944525	0.641	0.8	1
CYSTM1	6.28582931242044e-05	0.508909914367852	0.859	0.714	1
ADH5	6.36753364596082e-05	-0.332520001903689	0.556	0.714	1
SDCCAG8	6.395025487867e-05	-0.294438854914661	0.172	0.429	1
KLF10	6.72914792680455e-05	0.566486470871544	0.742	0.429	1
RAB7B	6.97725777053629e-05	0.526526631128306	0.576	0.286	1
SGMS2	7.20448799265582e-05	0.518372829401374	0.566	0.2	1
CCDC71L	7.41831157109749e-05	0.682029091975968	0.49	0.057	1
CD99	8.08386059365027e-05	-0.317004360023519	0.864	1	1
CEBPB	8.1153315204406e-05	-0.467252595873846	0.737	0.886	1
FAM8A1	8.4081347161922e-05	-0.251314428280906	0.091	0.4	1
CEP112	8.65353853001486e-05	-0.253098550074407	0.121	0.4	1
BCL2L13	8.69280450397744e-05	-0.259212670305146	0.141	0.4	1
UGDH	8.90830449972376e-05	0.635624091580721	0.702	0.486	1
CDC42EP2	9.13486454587978e-05	0.50991611938315	0.646	0.314	1
ARPC5L	9.85484138820827e-05	0.472210787638211	0.556	0.171	1
OLFML2B	9.86669240757949e-05	-0.274798873513976	0.02	0.171	1
RGS5	0.000101840183500665	0.913830706033293	0.293	0.057	1
CLSTN1	0.000118573806917728	-0.326339936913725	0.217	0.429	1
CHD9	0.000120862965894642	-0.292103769206814	0.202	0.486	1
RDH10	0.00012127564554546	0.637577329405134	0.465	0.057	1
CD200	0.000121397570115885	0.481255166444871	0.833	0.771	1
MGP	0.000123015568424529	0.583089144121065	0.955	0.914	1
GPALPP1	0.00012767688149672	-0.251314428280906	0.111	0.286	1
PIM1	0.000128721234070665	0.548455097757288	0.818	0.571	1
POLR2L	0.000129112671692093	0.428200603488981	0.874	0.657	1
MT1G	0.000130063509266764	1.43583246848051	0.354	0.171	1
EGR1	0.00013016790570799	-0.771670761392502	0.682	0.943	1
TUBB2A	0.000133909857012628	0.634716808830136	0.682	0.314	1
GPX4	0.000134856960138401	-0.425096223526726	0.551	0.771	1
ACSL4	0.000135061505764828	0.526526631128306	0.53	0.171	1
TNFRSF1A	0.000135702832176325	0.445852281090229	0.848	0.657	1
EFHC1	0.000135915143617458	-0.306530150883353	0.131	0.371	1
KLHL24	0.000138871044867816	-0.309583336404882	0.086	0.343	1
PAPLN	0.000143018867891273	-0.252261846636946	0.066	0.229	1
SLC25A5	0.000147168601851169	0.407952671579966	0.854	0.714	1
HIST1H4C	0.00014929518251306	-0.439882101571814	0.253	0.486	1
LRRC59	0.000149987038731421	0.442799402910134	0.626	0.257	1
FTL	0.000151423639508263	-0.402009747236315	0.995	1	1
KAT6B	0.000152018122448258	-0.28148530591427	0.096	0.4	1
CLN5	0.000157756740548889	-0.276420349411982	0.172	0.4	1
BDKRB1	0.000159388800081768	0.721216021916125	0.419	0.143	1
PVRL2	0.000162412486342645	0.414605939578825	0.737	0.4	1
TSPYL2	0.000163285823199234	-0.444180898251476	0.293	0.6	1
SYNCRIP	0.000167630446314867	0.428312005483193	0.606	0.257	1
LMO4	0.000168605741290607	-0.395555231556811	0.455	0.686	1
LEPROT	0.000179507601800614	-0.343755165657278	0.52	0.743	1
ESYT1	0.000180963654518673	-0.269332933783584	0.202	0.429	1
GAS1	0.000181452163924961	-0.467810164887454	0.374	0.714	1
SYT4	0.000183526678675504	0.582738205356277	0.414	0.086	1
TFPI2	0.000185790187755855	0.76663270781469	0.904	0.857	1
TMSB4X	0.000189655244803213	0.461892229955761	1	1	1
AK1	0.000191862624883736	0.508578431809086	0.657	0.314	1
AMD1	0.000194098640338357	0.432700268715767	0.667	0.314	1
HNRNPA0	0.000194156796355151	0.38908218689351	0.828	0.6	1
AREG	0.000203341194708064	0.942555061462476	0.424	0.171	1
NME2	0.000217695972535036	0.388975888727054	0.924	0.886	1
NUPR1	0.00022248021106065	-0.317637071211979	0.323	0.6	1
STRAP	0.000236475721809899	0.42116611547048	0.641	0.314	1
ENOSF1	0.000241914182544539	-0.28148530591427	0.101	0.343	1
IFI27	0.000243183710313232	0.695645926649486	0.763	0.629	1
IGKV1-5	0.000247157109413517	-0.306619273471532	0.015	0.229	1
NUMA1	0.000247783894272753	-0.309810634962515	0.222	0.429	1
NCK1	0.000248739695853597	-0.262317501625237	0.172	0.4	1
AES	0.000256348155422737	-0.310403344650913	0.247	0.371	1
ZFAS1	0.000258074851383011	-0.275304697152048	0.929	0.943	1
ACIN1	0.000258332582964426	-0.306458566359896	0.227	0.486	1
ROMO1	0.000262677872522183	0.410133756988898	0.742	0.457	1
CLIC1	0.000266262542827556	0.397954746106985	0.894	0.8	1
HBB	0.000269912628563492	-0.547295303547382	0.056	0.257	1
SDC4	0.000273797007588638	0.520875959619492	0.732	0.371	1
SPG11	0.000281155496008055	-0.287110480552823	0.116	0.343	1
SNHG18	0.000283819998359915	-0.273122146092304	0.263	0.457	1
STEAP2	0.000289984990131002	-0.410476080071764	0.52	0.6	1
SH3BGRL3	0.000292273674625738	0.516776659868551	0.722	0.514	1
LY6E	0.000313396928073262	-0.329972974492789	0.934	1	1
EMP3	0.00031361313801197	0.434412077852955	0.859	0.629	1
NOP58	0.00032122392571263	0.40058979374499	0.652	0.257	1
CRBN	0.000323296350222055	-0.255870244816767	0.091	0.314	1
ATP10B	0.000331754516626676	-0.360107958422518	0.091	0.286	1
BZW1	0.000338281844737841	0.400824728551662	0.727	0.457	1
NR4A1	0.000340006094790402	0.821397131955047	0.636	0.229	1
CD151	0.000358803777395165	0.377294231141468	0.939	0.743	1
VTN	0.000362327158357481	0.437276935743178	0.631	0.343	1
XPC	0.000367610753665461	-0.288181012215156	0.146	0.286	1
SNU13	0.000369609688337139	0.383336545597431	0.778	0.457	1
SF3B1	0.000375848353915602	-0.322233154961072	0.5	0.629	1
CHD4	0.000384239217978318	-0.273122146092304	0.232	0.486	1
TUBA1B	0.000389297071355407	0.41610350631322	0.874	0.714	1
BTG2	0.000389591768033947	-0.787276025318439	0.429	0.714	1
HOXA5	0.000397099453513267	-0.287110480552823	0.121	0.314	1
MRPS18B	0.000412771304727022	-0.263932892240118	0.263	0.457	1
SMIM7	0.000427796656898508	-0.286905373383609	0.308	0.6	1
IL6ST	0.000428390909241973	-0.45836251954315	0.813	0.943	1
PPP1R13L	0.000433362536822987	-0.271638801200668	0.283	0.543	1
PRDX1	0.000437328173871544	0.354554744171978	0.924	0.8	1
CTSD	0.00044896709995882	-0.429774976417401	0.444	0.743	1
PHF3	0.000454036974025146	-0.32193199549486	0.202	0.371	1
HSP90AB1	0.000468084612139893	0.379075175512463	0.995	0.943	1
DSC3	0.000472561970373525	-0.399734433399179	0.419	0.743	1
UBE2N	0.000484556830840608	0.385524730277984	0.596	0.229	1
YPEL2	0.000520067120817729	-0.257012449395544	0.056	0.2	1
SNRPG	0.000528682398743458	0.375510109347967	0.697	0.371	1
NIFK	0.000530827085350319	0.391417892382605	0.626	0.314	1
UBXN4	0.000548412423044164	-0.322993003551954	0.763	0.886	1
NR2F1	0.000549001861499046	-0.374107253779063	0.394	0.714	1
C4B	0.000565848215940888	-0.323216517187216	0.611	0.714	1
SH3D19	0.000583536550523608	-0.265209216599722	0.192	0.429	1
TMEM30A	0.000595967662298455	-0.432440527670087	0.273	0.429	1
WFDC2	0.000611971778841025	-0.571080208570824	0.52	0.714	1
C19orf33	0.000613704859184651	0.534486616667751	0.737	0.457	1
NEAT1	0.000616361952468915	-0.6667921356815	0.813	1	1
XAF1	0.000637996647009508	-0.287110480552823	0.126	0.257	1
LRP1	0.000644908359999607	-0.389184222504027	0.5	0.743	1
COPG1	0.000645777618827552	-0.254509319177425	0.222	0.486	1
CH17-360D5.2	0.000690600596005051	0.435615115668169	0.657	0.429	1
ACTA2	0.000700479510829928	-0.407466267341476	0.268	0.4	1
WDR43	0.000704802639017482	0.392663728472569	0.571	0.286	1
MKLN1	0.000708957609521535	-0.265209216599722	0.197	0.4	1
CSF1	0.000722672277444925	-0.361892080216019	0.212	0.543	1
CPXM1	0.000727885813339255	-0.346624608085231	0.545	0.743	1
P4HB	0.000731266014871772	-0.292189401530214	0.879	0.886	1
TSPAN3	0.000735024710884979	-0.348326736155762	0.778	0.914	1
SMG6	0.000735143984304248	-0.252261846636946	0.061	0.2	1
WSB1	0.000745748917573139	-0.437278976353362	0.717	0.886	1
NDUFAB1	0.000754422406464951	0.370053069884909	0.53	0.143	1
PPL	0.000766481912174795	-0.250517297907888	0.237	0.486	1
VDAC1	0.000768356004038034	0.365365660276194	0.621	0.257	1
TNFAIP2	0.000791730892975182	-0.326005320882495	0.182	0.429	1
GFPT2	0.000820399513866444	0.458043846907122	0.843	0.629	1
FTH1	0.000822907578791531	-0.361144312730236	0.995	1	1
SRSF2	0.000830819146562688	0.3752719857607	0.747	0.514	1
PPDPF	0.000836684969079257	0.360208025559969	0.944	0.829	1
C3	0.000861280787576616	-0.401584324675927	1	1	1
UBB	0.000864011068931704	0.439699797328898	0.874	0.743	1
GRN	0.000873467417236544	-0.332638366110491	0.323	0.543	1
NFATC2	0.000874936912794576	-0.497575285181818	0.343	0.486	1
RSRP1	0.000894892184976275	-0.511453007431669	0.343	0.743	1
HNRNPAB	0.000905942071872151	0.364871711142911	0.697	0.429	1
CCNG1	0.000914629847267078	-0.299072067836149	0.49	0.543	1
ORMDL1	0.000956261881149798	-0.255109499249458	0.308	0.457	1
STEAP4	0.000985414609299482	-0.899542447336526	0.333	0.571	1
PPP1R15A	0.000999166495951973	-0.433635985074861	0.697	0.914	1
PIK3R1	0.00101261830110627	-0.309198202566114	0.182	0.429	1
SELM	0.0010523364887326	-0.287110480552823	0.717	0.829	1
PDLIM1	0.00107075266878465	0.441164079569404	0.737	0.457	1
ANXA5	0.00107241782181049	0.358585444923989	0.909	0.886	1
PPA1	0.00108286250663739	0.327507306361227	0.828	0.6	1
GABRB2	0.00109257360769953	-0.350419679053783	0.227	0.514	1
TAGLN2	0.00109754679165237	0.385573087346587	0.889	0.857	1
YWHAG	0.00109927042376811	0.365780389079129	0.551	0.286	1
UFSP2	0.0011309530757795	-0.261859341457521	0.343	0.714	1
PSMB6	0.0011670452183949	0.349359453809914	0.561	0.2	1
MSLN	0.00116862052885335	0.450545295290881	0.929	0.914	1
KDELR1	0.00118265115943863	-0.277341923525682	0.788	0.8	1
ARHGAP28	0.00119856858530964	-0.294438854914661	0.162	0.343	1
NCOR1	0.00121994163043624	-0.302172845514397	0.298	0.543	1
PJA2	0.00122926705153595	-0.268951569767013	0.318	0.629	1
PLS3	0.00123318521965539	-0.31107967066582	0.419	0.657	1
FCMR	0.00127687381131481	0.380045264513358	0.515	0.2	1
PCF11	0.0012794471002267	-0.255455220946938	0.192	0.371	1
HIF1A	0.00130824516311195	0.46907319761457	0.803	0.771	1
HIST2H2AA4	0.00133192504293174	-0.274303946505605	0.066	0.257	1
SPARCL1	0.00137662446165085	0.634985589909567	0.278	0.086	1
MSMO1	0.00140104443098337	-0.321518686954155	0.192	0.286	1
NDUFB2	0.00144512900674749	0.330550626908662	0.823	0.657	1
NOLC1	0.00144749871553058	0.370176763372604	0.556	0.314	1
TMEM91	0.00147458672288426	-0.257012449395544	0.202	0.4	1
IPO7	0.00148815533692108	0.36202675901068	0.429	0.143	1
MYC	0.00149472695677651	0.486751913783365	0.798	0.629	1
SYNE2	0.00153053401682516	-0.367103139428772	0.288	0.571	1
SCGB3A1	0.00156394511198257	0.707053708103621	0.465	0.229	1
CLIC3	0.00158167514252691	0.483041519188567	0.449	0.257	1
CST3	0.00162587816957929	-0.256076119739121	1	1	1
USP12	0.00164449196775421	0.376474894758066	0.414	0.057	1
AZI2	0.00169366565925533	-0.261380328215621	0.258	0.4	1
GOLGA8B	0.00172783459097868	-0.267843730232117	0.258	0.543	1
VIPR2	0.00174084977229618	-0.291361929410181	0.318	0.486	1
PSMB2	0.00175035366208179	0.332536330499975	0.561	0.229	1
FAM46C	0.00187057394340926	-0.254101239188085	0.061	0.286	1
MYL9	0.00187935230606951	0.448588192235688	0.626	0.4	1
RNH1	0.00188508125589884	0.320502023772818	0.803	0.743	1
LIF	0.00191100299565847	0.404046416612901	0.338	0.086	1
IGFL2	0.00191784252344899	0.530445410635643	0.283	0.057	1
IGHG4	0.00192083562861923	0.505487898097513	0.258	0.029	1
SCAF11	0.00197228702140653	-0.302821985426838	0.293	0.543	1
TRIB1	0.00198606762628629	0.437813992684122	0.566	0.257	1
EIF3A	0.00205922698639894	0.353196679562407	0.692	0.371	1
ZC3H12A	0.00207373209943254	0.371215185065086	0.399	0.143	1
FAM107B	0.00208619165596382	0.340091682144424	0.404	0.114	1
RBBP6	0.00209716245436319	-0.340827490400905	0.47	0.714	1
DNAJB1	0.00210185526136739	0.672782744486079	0.47	0.429	1
PA2G4	0.00210916782273078	0.321204764490424	0.727	0.6	1
LGALS2	0.00214445925553626	0.353079973020873	0.389	0.086	1
SYNJ2	0.00215436074789581	0.366590135525524	0.384	0.057	1
ARHGDIA	0.0021755274419794	0.322655091068071	0.682	0.429	1
MAP3K8	0.00219604168259105	0.35275312222535	0.843	0.457	1
ITPR2	0.00221217448047452	-0.258517340574964	0.212	0.4	1
CD46	0.00221627181546502	-0.334202088086674	0.409	0.629	1
PHYKPL	0.00228385854564708	-0.276557045468514	0.263	0.543	1
EPB41L4A-AS1	0.00228624179732105	-0.275287069639025	0.419	0.514	1
SERPINB1	0.00232122010292506	0.504547724409531	0.404	0.229	1
SHISA5	0.00233587150740199	-0.273692138594199	0.439	0.743	1
APP	0.00234198537056528	-0.35837562462075	0.571	0.8	1
ACTG1	0.00234555995110253	0.318782869385561	1	0.943	1
ISYNA1	0.00238178582563119	0.337553902491954	0.449	0.171	1
TRAF4	0.00241005138133445	0.324404767221095	0.444	0.114	1
HLA-E	0.00243385830523486	-0.315852949418477	0.773	0.914	1
HILPDA	0.00244395985461627	-0.34208945291984	0.086	0.229	1
ENO1	0.00245883196375899	0.309281031542814	0.919	0.743	1
F5	0.00246133057663685	0.37807093020964	0.348	0.114	1
UTP3	0.00246148662805846	0.336605135817369	0.389	0.086	1
ANXA8	0.0024620427970274	0.400202721938338	0.727	0.514	1
B4GALT1	0.00251846521288498	0.562366821307313	0.485	0.371	1
RNF130	0.00253429237586652	-0.262317501625237	0.152	0.371	1
RAB32	0.00254152840703269	-0.289683231685093	0.273	0.486	1
BTG1	0.00254369803948836	-0.447095138448866	0.399	0.829	1
EFEMP2	0.00255418717656812	-0.254817058832108	0.535	0.657	1
SNRPB	0.00257039086240384	0.315967904152742	0.707	0.457	1
ATP5E	0.00262989724835571	0.296490198726172	0.944	0.886	1
TMEM263	0.00263606445001426	-0.273122146092304	0.217	0.486	1
SCGB1A1	0.00264705043250926	0.644357016390513	0.419	0.114	1
DUSP5	0.00266916162908445	0.379748220103035	0.328	0.029	1
MRPL36	0.00268571207335901	0.313236594841248	0.495	0.2	1
SDCBP	0.00273984838172911	0.362783093346495	0.702	0.571	1
HMOX2	0.00275987173214843	0.313946402040102	0.419	0.114	1
KRT19	0.00275996687126027	0.510932318884791	0.965	0.8	1
ETF1	0.00280148853580934	0.31408729672156	0.586	0.286	1
MYADM	0.00280619992336502	0.460130236720617	0.747	0.571	1
AFAP1	0.00285730689539316	0.317994488860176	0.429	0.143	1
ADAMTS9	0.00287228978606101	-0.459611471478121	0.495	0.686	1
IFITM2	0.00290836539601281	0.281553851287488	0.985	1	1
SQSTM1	0.00292156730151099	-0.482875610762395	0.843	0.943	1
IL6R	0.00292278334261415	0.374259327446314	0.359	0.114	1
SARAF	0.00293210677233789	-0.260364263800824	0.742	0.829	1
KCNT2	0.00295599303887649	-0.300815072053937	0.268	0.457	1
PLA2G2A	0.00296405867853926	0.547998240924298	0.975	0.943	1
OS9	0.00298720594210188	-0.293278627379938	0.394	0.6	1
SRPRA	0.00299190202058447	-0.301866707443737	0.354	0.514	1
NDUFS5	0.00299837567223745	0.279734331603128	0.909	0.8	1
MGST1	0.00302668969036456	-0.418418300103974	0.657	0.857	1
SMOX	0.00303496924715946	0.349566714855942	0.404	0.143	1
SLC16A1	0.00306036131862744	-0.31443792158933	0.692	0.686	1
CD9	0.00307619609926403	0.346522572474715	0.854	0.829	1
SURF4	0.0030999751207472	0.308891504257068	0.51	0.257	1
BICC1	0.00310351355696468	-0.256544174978183	0.283	0.457	1
BNIP3L	0.00315119483444949	-0.273599473070341	0.333	0.543	1
IQCJ-SCHIP1	0.00318301260048596	0.416903369236514	0.409	0.029	1
TUBB6	0.00318403563864564	0.353317615607543	0.631	0.286	1
CDKN1C	0.00319721394656373	-0.279933233586559	0.177	0.514	1
PDCD5	0.00319968727246775	0.306248673336774	0.747	0.514	1
IFRD1	0.00327193329066153	-0.412873993626432	0.293	0.429	1
ACTR3	0.00331505605598766	0.333943790267854	0.576	0.371	1
ITPKC	0.00331700882395203	0.30966748008556	0.394	0.057	1
COBL	0.00332291987120655	0.327594562589196	0.404	0.086	1
PBX1	0.00335614412749	-0.262067220057168	0.384	0.543	1
GADD45G	0.00343040117401915	-0.588938075507161	0.136	0.229	1
CITED2	0.00352554671058367	-0.604694826490367	0.369	0.457	1
COL5A2	0.00369174549277155	-0.306979776737991	0.313	0.514	1
CST6	0.00370576868345806	0.497692624163835	0.242	0.029	1
TSPO	0.00371548521228128	0.301786678633323	0.727	0.514	1
TAF9	0.00380499365309398	0.297251523467932	0.414	0.114	1
TNFAIP3	0.00381632491832793	-0.660974927619173	0.283	0.371	1
MCL1	0.00389533936330502	-0.399071083457773	0.667	0.714	1
THY1	0.00394290806680146	0.551728423102257	0.343	0.171	1
LAMA4	0.00395207640737908	-0.310955531878496	0.884	0.914	1
DKC1	0.00395211946086597	0.300612871170637	0.384	0.114	1
ATL3	0.00400186306061786	-0.255333187875824	0.374	0.629	1
SFTPC	0.00404453946606219	0.712199430524466	0.298	0.257	1
DFNA5	0.00407329295249162	0.305049324268139	0.399	0.143	1
PHIP	0.0040944469975947	-0.263788602506082	0.157	0.371	1
UTP4	0.00412433251876738	0.312154928970507	0.379	0.057	1
CNN3	0.00414556867685991	0.344626837309815	0.717	0.6	1
SERTM1	0.00415894794830664	0.333619167638806	0.338	0.086	1
CALM1	0.00422871088701965	0.298834741688999	0.621	0.371	1
CLCF1	0.00425537131041451	0.340252959461119	0.359	0.114	1
RTN4	0.00427147418871463	0.344138781119438	0.894	0.857	1
CLIC4	0.00430193867872557	0.349806647675904	0.798	0.629	1
SERINC1	0.00437182959740446	-0.272296201675133	0.53	0.629	1
IL20	0.00445588680271406	0.390672357087644	0.343	0.029	1
RTN3	0.00455092281834338	-0.28138408621683	0.566	0.629	1
PRNP	0.00456870267008879	0.318351695508018	0.717	0.543	1
ANGPTL4	0.00464958001289049	0.571747289992749	0.374	0.143	1
RHOC	0.00467177870948601	0.318798024459859	0.737	0.571	1
GRPEL1	0.00468892725795552	0.30513735631186	0.338	0.057	1
PNO1	0.00475821092434459	0.288977086828114	0.369	0.086	1
CRIP2	0.0047751988770977	0.364871711142911	0.571	0.314	1
AC058791.1	0.00483741242981007	0.389342569657643	0.318	0.114	1
MINOS1	0.00484045672040721	0.307505920132263	0.54	0.314	1
WTAP	0.004849885795277	0.370779550120274	0.621	0.343	1
LDHA	0.00486835224942005	0.289069997726629	0.924	0.886	1
NXT1	0.00495276345714128	0.288026365793106	0.5	0.229	1
PSMA3	0.00500535374130993	0.285153626098422	0.48	0.171	1
C2	0.00501429158472956	-0.271401186847643	0.51	0.6	1
GOLGB1	0.00503464449104601	-0.292211186361437	0.414	0.629	1
IGFBP3	0.00509871536981238	0.586195425740135	0.369	0.171	1
COX7B	0.00516354651624432	0.316135962906477	0.768	0.657	1
CYBRD1	0.00517517022912626	-0.261902434689736	0.52	0.714	1
PPIB	0.00537924649001932	-0.260738202262784	0.99	1	1
SERPINB8	0.00538133674992899	0.333277345724694	0.303	0.086	1
AAK1	0.00539109525440939	-0.258919027666125	0.253	0.429	1
COL5A1	0.00542233493974716	-0.285999986268796	0.162	0.286	1
RPL27	0.0054379495914653	0.265496677228122	0.934	0.8	1
ATG101	0.00547304130822551	0.298070189088768	0.333	0.057	1
RSPO3	0.00548496095805261	-0.461034959262975	0.197	0.257	1
ALOX15	0.00548982319848939	0.380923999192047	0.485	0.286	1
RBP4	0.00552274640253664	0.63056430599552	0.611	0.4	1
SPSB1	0.00559474450817748	0.441316089906399	0.354	0.171	1
CYP51A1	0.00560175840667188	-0.270864562203695	0.136	0.314	1
FBL	0.00562865166208349	0.286057376724779	0.581	0.343	1
BAIAP2	0.00563668573904041	0.283464436507578	0.51	0.229	1
MT-ND4	0.00576679412333181	0.331620418222608	0.99	1	1
SLC39A8	0.00584118984718446	-0.382992252256106	0.778	0.8	1
CTSK	0.00586256704876521	0.306248673336775	0.313	0.086	1
NFE2L2	0.00586619585581058	0.328173433806518	0.626	0.429	1
DDIT3	0.00590144067783661	-0.252172429191543	0.131	0.343	1
CCT5	0.00596342398736063	0.281984051337143	0.51	0.257	1
FLRT3	0.00597774978297606	-0.321214892559863	0.258	0.514	1
FAM177A1	0.00604827563782074	0.300207790293595	0.692	0.4	1
GNL2	0.00614226003404643	0.283691993682299	0.354	0.114	1
IMP4	0.00622489328609142	0.278645150071628	0.394	0.143	1
VCP	0.00637250741926878	0.313186152207123	0.732	0.486	1
TOMM40	0.00644875111839674	0.280273186933514	0.354	0.114	1
GSTP1	0.00653378521255187	0.269788778243325	0.949	0.886	1
BAG3	0.00669474612837065	0.330083846131555	0.49	0.229	1
EIF1AX	0.00675062152464345	0.28575053413262	0.636	0.4	1
RBM8A	0.00686265378744512	0.283401486018117	0.53	0.314	1
MAP4	0.00689307199573954	-0.255805934067203	0.414	0.543	1
EPAS1	0.00692349020175049	-0.263932892240118	0.197	0.4	1
PSMC4	0.00710157318209668	0.269204324690744	0.449	0.171	1
ATP1B3	0.00714133771827396	0.275614603051663	0.424	0.143	1
S100A8	0.00714837482074857	-0.407779031238562	0.071	0.229	1
TIMP3	0.00732972812386579	-0.420732580238953	0.657	0.629	1
IGF1	0.00736027919952584	-0.430707725295772	0.076	0.286	1
FAM46A	0.00749519756436352	0.290952721319904	0.293	0.057	1
POMP	0.00752396732455495	0.272099292104601	0.753	0.571	1
TMEM70	0.00752721266896891	0.291033886857061	0.46	0.2	1
DSC2	0.00753628266785565	-0.325717923265917	0.313	0.429	1
AQP3	0.00757143898493403	0.349806647675904	0.247	0.086	1
SEC61B	0.00769436091572516	0.262399582060954	0.919	0.943	1
REXO2	0.00789170343628665	0.272414600320992	0.677	0.4	1
GUK1	0.00799116547994074	0.281984051337143	0.793	0.543	1
ANKRD28	0.0080112459355799	0.321204764490425	0.439	0.229	1
RRAS2	0.00802370790081064	0.307505920132263	0.54	0.314	1
C1QTNF1	0.00806674055925865	0.275158086266743	0.566	0.286	1
SET	0.00813656229852	0.271260087974168	0.566	0.371	1
PTP4A1	0.00818194567897312	-0.269663566949103	0.429	0.6	1
ABL2	0.00825993352080748	0.301938665866688	0.419	0.143	1
TCEAL4	0.00831484166805162	-0.333665463442726	0.682	0.686	1
SRGN	0.00862601902700449	-0.273865253802803	0.101	0.314	1
LAMP2	0.00874527357793848	-0.256544174978183	0.247	0.486	1
ABI3BP	0.00875063309544819	-0.401575328067649	0.737	0.829	1
SLC12A8	0.00876503701263428	0.331881022481766	0.379	0.2	1
PLXDC2	0.00882128017403629	-0.273599473070341	0.313	0.457	1
EIF2S1	0.00887954354550985	0.254955378949224	0.419	0.143	1
TOP1	0.00909279824169321	0.294723077114573	0.591	0.4	1
FOSL2	0.00911751750289069	0.267058401120468	0.646	0.371	1
CYC1	0.00913440261958893	0.262536916401622	0.525	0.257	1
GEM	0.00916976378637176	-0.51847486501189	0.449	0.543	1
RHPN2	0.00923734509837556	0.311183206029406	0.313	0.029	1
CA12	0.00931954494946	-0.317789058445344	0.51	0.714	1
F3	0.00937426432999725	0.408654353581721	0.232	0.086	1
PYURF	0.00939060966438241	0.273463001605209	0.646	0.429	1
FUNDC2	0.00948277931540449	0.265176933020762	0.652	0.429	1
FBLN1	0.00949156503101123	-0.525920443962648	0.258	0.629	1
NABP1	0.00951402412976905	-0.275165644103086	0.485	0.657	1
SLK	0.00952692513806946	0.251524843852435	0.369	0.143	1
ZC3H15	0.00955406066724576	0.264138691017133	0.576	0.314	1
PER1	0.00961703350418913	-0.257496828189224	0.217	0.429	1
TRA2A	0.00962167266591338	-0.332439973093275	0.263	0.514	1
ILF2	0.00969429392812875	0.264548989515042	0.652	0.457	1
TTC14	0.00971819229421733	-0.258517340574964	0.192	0.371	1
MEG3	0.00974523834081196	-0.339077402449848	0.197	0.486	1
EIF4G1	0.00982616901574972	0.271559534001259	0.48	0.2	1
DUSP14	0.00983469452833007	0.273820740697982	0.364	0.171	1
CDV3	0.00983863032961816	0.280564604682917	0.505	0.257	1
MTDH	0.00997914878272825	0.261781344019624	0.722	0.514	1
AQP1	0.0100524048318688	0.391718548818083	0.657	0.543	1
B4GALT4	0.0100644172896899	0.283343670853183	0.535	0.314	1
PRSS23	0.0101026471540721	-0.376543737245457	0.808	0.914	1
CD59	0.0102145705642377	0.282872545398258	0.823	0.629	1
MRPL32	0.01029483905185	0.258522564658145	0.495	0.314	1
NNMT	0.0104194289086052	0.362391256918853	0.934	0.943	1
HEG1	0.0106699598476923	0.325108477970898	0.626	0.429	1
TUBB3	0.0107545224670579	0.292455351204439	0.268	0.057	1
TP53RK	0.0109895455417291	0.254585077149029	0.283	0.057	1
PLP2	0.0110365433790488	0.306676663927515	0.697	0.4	1
LSM5	0.0111918053044168	0.252493622826438	0.323	0.114	1
ZNF638	0.0113109963457153	-0.277126813588309	0.283	0.514	1
SH3RF1	0.0116876837487151	0.254585077149029	0.283	0.057	1
SDPR	0.0118793206975941	0.336266072307525	0.46	0.286	1
YWHAZ	0.0119467155390654	0.256954303271308	0.909	0.714	1
NME1	0.0119697995449959	0.255793719084952	0.561	0.343	1
FBXO2	0.0120634172479802	0.309743320971418	0.419	0.2	1
DDX17	0.0121630402540492	-0.310168566124243	0.566	0.743	1
RPL21	0.0121948233954209	0.260274845770382	0.985	0.971	1
SNRPD1	0.0123623299247621	0.254149252343699	0.591	0.4	1
KLK11	0.0124997424707761	0.300289377435507	0.778	0.629	1
PTRF	0.0125015015851549	0.259989549954861	0.884	0.743	1
ATP5G1	0.012501664509321	0.264548989515042	0.621	0.429	1
CTSB	0.0126011848396796	-0.317822617181525	0.338	0.657	1
MRPL20	0.0128146227741214	0.250951942089415	0.545	0.343	1
CCT2	0.0128423557405003	0.269561531338586	0.591	0.486	1
HOMER1	0.012918508520115	0.260706652889858	0.283	0.057	1
UPK1B	0.0129914784021326	0.38992188800927	0.586	0.343	1
S1PR3	0.0131583789693904	0.276563983867804	0.242	0.029	1
RNF19A	0.0132147324901993	-0.258517340574964	0.207	0.257	1
MALAT1	0.0135430918181389	-0.45804058624014	0.965	1	1
MLF2	0.0136027929745293	0.250542525502324	0.636	0.457	1
VIMP	0.0136859968656958	0.267185830238193	0.641	0.514	1
SPAG9	0.0140170233429115	0.250602450595975	0.374	0.171	1
MYO1B	0.0141010725642101	0.281984051337143	0.247	0.029	1
IGFBP1	0.014101393700388	0.491704582319212	0.126	0.029	1
MFSD2A	0.0146829079336567	0.288763738322522	0.5	0.229	1
ABCA8	0.0148749790364362	-0.304064993666435	0.505	0.714	1
GTPBP4	0.015086062440962	0.252084105641469	0.409	0.2	1
IL13RA1	0.0155773629205195	-0.255109499249458	0.217	0.486	1
KRT5	0.0155889282435334	-0.661492820841169	0.131	0.114	1
NR4A3	0.0156755360458224	0.340691652163921	0.328	0.114	1
FLNC	0.0160512909065879	0.328822995375313	0.586	0.343	1
TOR1AIP2	0.0163152084441194	-0.251314428280906	0.434	0.571	1
PNISR	0.0173167696731415	-0.261102434647069	0.52	0.657	1
FGF1	0.0175256699771705	0.280356711677768	0.318	0.143	1
PIM3	0.0176231646721479	0.278203328497237	0.566	0.371	1
RPS23	0.0183790159770682	0.271202275733855	1	0.971	1
ATRX	0.0186980185794471	-0.261327027573336	0.399	0.543	1
LTBP4	0.0192427628331912	0.256526118641631	0.677	0.543	1
MT1F	0.0193201506156119	0.572738322825894	0.439	0.4	1
BMP2	0.0194082121805799	0.283533238323972	0.348	0.229	1
DSTN	0.0195715470887877	0.261309757120999	0.864	0.8	1
RPS4X	0.0196761749190263	0.262304493390697	0.99	1	1
KRT7	0.01974143071681	0.518372829401374	0.369	0.057	1
SERTAD1	0.0200760985460111	0.302380679244789	0.566	0.314	1
IQGAP1	0.0202314531908939	-0.286726466504162	0.404	0.657	1
SFPQ	0.0203233443026618	0.254585077149029	0.803	0.657	1
BTG3	0.0205583161816296	0.264138691017133	0.515	0.229	1
KLK7	0.0205892724526491	0.329715454158333	0.343	0.257	1
CANX	0.0206438918594989	-0.298951138615874	0.692	0.829	1
EMB	0.0211362599741321	-0.259613231095601	0.601	0.8	1
TGIF1	0.0214997773292108	0.279313822781264	0.515	0.257	1
GNG11	0.0215163439492074	0.296690198726839	0.697	0.714	1
MXRA5	0.0216410607710527	0.259511195485085	0.192	0.029	1
NAF1	0.0216484660739237	0.250602450595975	0.318	0.143	1
CALB2	0.0220369718527277	0.347101108794004	0.914	0.914	1
RPL22L1	0.0222668023781675	0.286803337773092	0.702	0.543	1
ATP2B1	0.0223393129629054	0.283076350735752	0.646	0.429	1
ATP1B1	0.0224103407235857	0.289605209618216	0.621	0.429	1
LINC01133	0.022509278630004	0.334917026354406	0.626	0.371	1
IFI16	0.0226418413362983	-0.274098164016968	0.636	0.8	1
SEPW1	0.0229178607698782	0.262588120989564	0.631	0.571	1
FILIP1L	0.0235923995866239	-0.267843730232117	0.237	0.286	1
PLTP	0.0243926776217006	-0.270638701107309	0.389	0.543	1
PMP22	0.0246946558572832	0.395956030329888	0.601	0.571	1
ABHD5	0.0254526467942508	-0.283710782674662	0.389	0.543	1
S100A2	0.0254784524042703	0.30513735631186	0.162	0.057	1
HP	0.0258568898497781	-0.449009930800298	0.965	0.943	1
PTGIS	0.0258903067313641	0.307999290478379	0.783	0.6	1
ADH1B	0.026514171154439	-0.490151540541432	0.697	0.829	1
SRGAP1	0.0272026808668845	0.258522564658145	0.409	0.229	1
IFITM1	0.0277586943598733	0.310971588210395	0.955	0.886	1
RNASE1	0.0284780906509978	0.30966748008556	0.177	0.086	1
LTF	0.029760610750122	0.664976303593249	0.177	0.143	1
RPS10	0.0297902011997696	0.273314809548033	0.97	0.971	1
LGALS3	0.0306117236676476	0.254955378949224	0.919	0.743	1
CCDC85B	0.031174534224009	0.264284474237742	0.566	0.429	1
CRYAB	0.0336761155800863	0.273870416562974	0.672	0.486	1
ARHGAP29	0.0346654498543646	0.27404299996433	0.576	0.486	1
SPRY1	0.0352002572185278	-0.384523880676217	0.444	0.714	1
TNFSF10	0.0352141492415338	-0.29021051880514	0.136	0.143	1
CHAC1	0.0359348969006415	-0.428667030751673	0.162	0.286	1
FAM180A	0.0363078532467617	0.25711598475913	0.187	0.086	1
HSPA1A	0.0375182379980809	0.622864818243122	0.475	0.514	1
IGFBP2	0.0375376632352552	0.29186415993685	0.364	0.257	1
VCAM1	0.0387293809825955	0.495285820478835	0.621	0.514	1
CFB	0.0391816570976949	-0.323190853349273	0.955	0.914	1
SULF1	0.0392286235525567	0.295841085998569	0.742	0.771	1
GPRC5A	0.0407635824545447	0.306161969387355	0.667	0.629	1
CLDN15	0.041463264594382	0.2944065713357	0.742	0.657	1
SFTPB	0.0430144927403964	0.250874497752493	0.146	0.057	1
PAPPA	0.043229514607496	-0.302172845514397	0.394	0.629	1
PROCR	0.0449642452233446	-0.304893935628758	0.828	0.829	1
DIRAS3	0.0454411551886339	0.280356711677768	0.237	0.171	1
LAMC2	0.0457066210556851	0.278645150071628	0.212	0.086	1
SPTSSA	0.0481076843204137	0.280890557515772	0.561	0.457	1
SBSPON	0.0526701136446116	0.298513353288354	0.343	0.229	1
CXCL1	0.0527600103452097	-0.829670667744146	0.354	0.429	1
CENPW	0.0528877708460054	-0.336540489018605	0.232	0.457	1
CPB1	0.0562363112662145	0.640617859761209	0.328	0.2	1
TJP2	0.0579409839197626	0.265634913335614	0.631	0.657	1
ID3	0.059010166259396	-0.430707725295773	0.217	0.629	1
MYH10	0.064050381189834	0.251212392670389	0.475	0.429	1
TSC22D1	0.0709333994149601	-0.3150192686699	0.48	0.571	1
CLU	0.0733855835972707	0.291979591168822	0.914	0.886	1
ATF3	0.0772410658854878	-0.475241985907325	0.545	0.629	1
TAGLN	0.0809731248757804	0.368215397085974	0.369	0.286	1
TUBA1A	0.0834954996969548	-0.268202646309428	0.505	0.457	1
NR4A2	0.0839242008470785	0.311336263349671	0.263	0.229	1
KLF6	0.0841371916492347	-0.25273311977617	0.98	1	1
CPA4	0.103486863900671	0.258861633916289	0.586	0.486	1
SLC2A3	0.108684213473977	-0.431447800394308	0.177	0.257	1
IGFBP6	0.120305435219314	0.40058979374499	0.601	0.343	1
CADM3	0.142005583116161	0.312082082494423	0.217	0.229	1
RPS4Y1	0.142069727247544	-0.253292668293012	0.677	0.943	1
LMCD1	0.14250791353314	0.488456068363381	0.172	0.171	1
ID1	0.157977748586529	-0.312799511931587	0.384	0.514	1
ADAMTS1	0.179871521012018	-0.30740389493195	0.429	0.657	1
KLF4	0.194378364750279	-0.262432516864883	0.566	0.657	1
ICAM1	0.198728655356778	0.293202934941931	0.384	0.229	1
KLF2	0.22493892971574	-0.267307853256643	0.404	0.486	1
DCN	0.23487960514156	-0.271254806111087	0.348	0.543	1
CXCL8	0.255974433305137	0.288498732358337	0.212	0.143	1
CTGF	0.265939692914276	-0.294082094297249	0.51	0.714	1
PTGDS	0.279603614867141	-0.281779761321126	0.429	0.714	1
SERPINE1	0.341216187386403	0.339921888443362	0.343	0.286	1
EGFL6	0.363218548202504	-0.290744149690774	0.187	0.314	1
C7	0.416827190170601	-0.291361929410181	0.101	0.057	1
IL24	0.993729639206571	0.879249460193806	0.162	0	1
SCGB3A2	0.993829227463185	0.700694386195328	0.172	0	1
FGFBP1	0.994056835902473	0.391905578322532	0.131	0	1
C4BPA	0.994101529013756	0.346522572474714	0.192	0	1
HHIP	0.99414958336436	0.302719949816321	0.116	0	1
ITGA6	0.994167453634672	0.287682072451781	0.237	0	1
C4orf32	0.994211978605235	0.252996514463891	0.237	0	1
