## Supplementary material for "Single-cell RNA-sequencing reveals profibrotic roles of distinct epithelial and mesenchymal lineages in pulmonary fibrosis": Monocytes_disease_vs_control_.csv

	p_val	avg_logFC	pct.1	pct.2	p_val_adj
TIMP1	0	0.951455674916546	0.978	0.946	0
FTL	4.14382769621321e-307	-0.533067634430954	1	1	1.09301743143016e-302
HSPB1	2.2718244859951e-297	-1.11994155905651	0.536	0.555	5.99239144670929e-293
SCGB3A1	2.79647092646565e-224	0.660450968037977	0.585	0.227	7.37625136273844e-220
GPX1	6.21611204349458e-217	-0.564786536174326	0.94	0.987	1.63962387371257e-212
CRIP1	3.13555443584873e-210	0.676288048139513	0.871	0.635	8.2706519354382e-206
TMEM176B	2.58400274492067e-200	0.699949883398712	0.45	0.17	6.81582404027726e-196
RBKS	5.62922096723709e-187	0.705453516998733	0.496	0.225	1.48481961452813e-182
NAMPT	1.74411746106389e-171	0.507401103367798	0.957	0.876	4.60045862704821e-167
BCL2A1	3.39299389552647e-171	0.631223135054697	0.825	0.591	8.94969999823018e-167
SAMSN1	3.29434217700038e-168	0.600203411035587	0.837	0.696	8.68948636027391e-164
NFKBIA	7.26756381477533e-163	0.645274272593011	0.951	0.852	1.91696530742329e-158
SERPINA1	1.91204034307944e-158	0.426608603701975	0.984	0.933	5.04338881294063e-154
VSIG4	5.29986034476016e-153	-0.620351103129743	0.123	0.449	1.39794416313739e-148
LITAF	1.79533952375199e-152	0.539740528588177	0.758	0.534	4.73556706180063e-148
SRGN	7.22346481510194e-152	0.375458876311671	1	0.999	1.90533331427944e-147
C1QA	2.97751510092339e-150	-1.09609189217643	0.361	0.514	7.85379158170564e-146
IL1B	2.38367786172002e-145	0.992006288822466	0.69	0.358	6.28742709585891e-141
ADAMTS2	8.18199774269956e-145	-0.316258238778003	0.055	0.31	2.15816554459186e-140
PLD3	3.18685359802895e-143	-0.459996490944408	0.316	0.566	8.40596373552097e-139
PNRC1	4.07650251002091e-141	0.422800848870991	0.961	0.909	1.07525906706822e-136
SCGB1A1	1.75623065128007e-140	0.538126005795659	0.409	0.111	4.63240958888144e-136
TNFAIP3	1.40181199568726e-131	0.687298529709041	0.754	0.534	3.69755950102428e-127
WARS	9.13266316781037e-131	0.627162859709295	0.641	0.443	2.40892256377334e-126
C1QB	3.0224533039315e-130	-1.12178670565657	0.31	0.448	7.97232507978012e-126
GK	1.30555615984665e-129	0.618323334960925	0.702	0.459	3.44366548282752e-125
FPR1	4.67208644764321e-127	0.412366110476351	0.822	0.66	1.23235624229485e-122
TAGLN2	1.71658088735151e-124	0.401693227548951	0.903	0.789	4.52782540656708e-120
CD163	1.88823182251222e-123	-0.62663698945203	0.466	0.739	4.98058907824047e-119
MCL1	2.57231515613868e-121	0.4021894483011	0.938	0.854	6.78499568734699e-117
TMEM176A	1.75228448624615e-120	0.488481217897329	0.314	0.105	4.62200078937147e-116
RPS21	1.08530811963878e-119	-0.384127161823967	0.958	0.986	2.8627172271712e-115
HSP90AA1	7.0008992350635e-115	-0.567610940577403	0.966	0.964	1.8466271912327e-110
RPS26	2.1894780103356e-112	-0.470503548333196	0.955	0.988	5.77518614786222e-108
FPR2	7.26649350390231e-112	0.420343317960463	0.457	0.235	1.91668299152431e-107
RBM3	3.06122052485689e-111	-0.332809338031512	0.791	0.862	8.07458137841502e-107
CD55	4.04789210455775e-111	0.454136052520815	0.903	0.809	1.0677125004192e-106
CTSL	2.04393905299266e-109	0.653491330865045	0.476	0.307	5.39129804007874e-105
RPS28	2.74762526184147e-105	-0.369810785026131	0.991	0.997	7.24741115315926e-101
C1QC	4.48550942155597e-104	-1.05625719871486	0.252	0.425	1.18314282012382e-99
RNASE2	3.50147532584599e-102	-0.398922126053291	0.182	0.434	9.23584146698398e-98
TMIGD3	4.60410211569918e-101	-0.261333356931931	0.029	0.185	1.21442401505797e-96
CTSD	9.65916026517572e-101	-0.349242779198259	0.917	0.961	2.5477967031454e-96
RPL39	5.02581513944804e-100	-0.419139781445673	0.985	0.995	1.32565925933221e-95
HLA-DRA	2.47884224797083e-98	0.457181645324174	0.995	0.985	6.53844219747265e-94
RPL36	8.73893762474509e-98	-0.341253988332837	0.965	0.982	2.30506957727901e-93
TXNIP	1.83969043496012e-97	-0.384112795630286	0.88	0.964	4.8525514602943e-93
RPL21	4.02727932623596e-96	-0.317817847101479	0.983	0.991	1.06227546788126e-91
BLVRB	3.04562060154849e-95	-0.372493368473822	0.535	0.741	8.03343346070446e-91
HLA-DRB1	4.54101649874208e-94	0.44633282740187	0.992	0.977	1.1977839218732e-89
RPL37A	6.26798687522621e-93	-0.341154043598158	0.955	0.984	1.65330689807842e-88
RPL37	6.54763862237152e-91	-0.362381949246844	0.976	0.99	1.72707063942293e-86
STAT3	2.71028612360821e-90	0.375888707520066	0.682	0.507	7.14892170824137e-86
RPL34	8.90913532471621e-90	-0.36085928257087	0.985	0.994	2.34996262460039e-85
ETS2	1.41346144522456e-88	0.401734197106696	0.722	0.564	3.72828725406882e-84
RPL38	3.21187965497228e-88	-0.305365903635635	0.907	0.962	8.47197496592039e-84
LY6E	4.06002213162947e-88	0.395596790107783	0.708	0.56	1.07091203765991e-83
DNAJB4	6.65601511891808e-88	-0.354124050759565	0.077	0.215	1.75565710791702e-83
RPS27	1.12696016545482e-87	-0.350485288023529	0.988	0.997	2.97258282842017e-83
AC090498.1	3.8477263927937e-86	-0.34590912716742	0.984	0.993	1.01491479062719e-81
CREM	6.40270698872911e-86	0.425895808159401	0.41	0.283	1.68884202241708e-81
RNF149	4.58647582342649e-85	0.33573045978412	0.844	0.767	1.20977472794521e-80
HSPA6	1.70930398797441e-84	-0.82689634415905	0.156	0.258	4.5086311290801e-80
KLF2	2.70195920674792e-84	-0.493005422616925	0.49	0.618	7.12695779963899e-80
EZR	9.99056805480246e-84	0.409644688325045	0.597	0.413	2.63521213581524e-79
ATP1A1	4.32781197214369e-82	0.346887062385196	0.561	0.383	1.14154696389234e-77
JUNB	1.15014786378739e-81	0.306115562532354	0.991	0.984	3.033745020312e-77
AKAP13	6.35921981180573e-81	0.35517613982228	0.713	0.593	1.67737140976e-76
LIPA	7.85682149343889e-81	-0.404441303957012	0.306	0.481	2.07239380532438e-76
RPL12	5.2089382678552e-80	-0.302132909797371	0.991	0.992	1.37396164691217e-75
RPL9	3.25225077033282e-79	-0.278787056032397	0.983	0.987	8.57846185690688e-75
PCBP2	5.7931026366111e-79	-0.28523746442111	0.834	0.888	1.52804668245891e-74
GLUL	1.9574915775143e-78	-0.366453219082754	0.896	0.928	5.16327553400947e-74
AREG	2.40967436519105e-78	0.787735693250593	0.682	0.546	6.35599807306444e-74
NPC2	6.21136608949632e-78	-0.25785284902962	0.981	0.989	1.63837203342644e-73
IL1RN	2.04374788269228e-77	0.585105621211657	0.334	0.172	5.39079379017744e-73
ARL5B	3.75860387642137e-77	0.376011903583447	0.328	0.167	9.91406944483665e-73
BAG3	8.57020552056743e-77	-0.449150464566348	0.098	0.21	2.26056311016007e-72
HCAR2	9.96171817620142e-77	0.271265246854305	0.172	0.033	2.62760240333665e-72
IER3	5.38296191247133e-76	0.505369423166311	0.564	0.473	1.41986386365256e-71
IL1RAP	6.42786655172964e-76	0.279150334777658	0.273	0.104	1.69547836034973e-71
CHD1	6.43205263580292e-76	0.364544006812467	0.694	0.581	1.69658252374574e-71
RPSA	9.79166671395705e-76	-0.270948647755388	0.965	0.968	2.58274792914045e-71
TPM3	1.0943153162039e-75	0.253544228277435	0.923	0.875	2.88647550955102e-71
COX7C	4.62404930111255e-75	-0.250047859330859	0.916	0.96	1.21968548415446e-70
RPL35	9.8138417617891e-75	-0.264096323384039	0.966	0.978	2.58859704150711e-70
MAP3K8	1.06594925238407e-74	0.407012300581253	0.68	0.572	2.81165434301345e-70
HSPE1	4.71550388081151e-74	-0.444203769523016	0.613	0.693	1.24380845864165e-69
CD9	1.10985050283288e-73	0.277263277448704	0.483	0.321	2.92745267132228e-69
PLSCR1	1.99324110613209e-73	0.328972544217896	0.672	0.567	5.25757206564461e-69
RPL23	2.11302986280681e-73	-0.260709962027838	0.847	0.909	5.57353886912552e-69
KYNU	1.4057215038418e-72	0.342606974104155	0.576	0.422	3.7078716106835e-68
NFKB1	2.07449656195194e-72	0.411936286796507	0.451	0.294	5.47189958146064e-68
TRMT6	2.21288245483992e-72	0.257455631345778	0.246	0.094	5.83692005113127e-68
CD93	2.61638036917867e-72	0.322069671237303	0.494	0.363	6.90122649978259e-68
SERPINB1	3.41868321046421e-72	0.331462759243617	0.864	0.801	9.01746070424143e-68
CEBPD	5.00837850162131e-72	-0.348803694303869	0.838	0.922	1.32105999737265e-67
CREG1	1.97970241777911e-71	-0.295744191398234	0.355	0.534	5.22186106737596e-67
ATP1B3	2.08595682142756e-71	0.430178248036185	0.696	0.57	5.50212830787947e-67
SERPINB9	3.29999756413194e-71	0.366271625171338	0.511	0.333	8.70440357491081e-67
RPL27	2.59710958416446e-70	-0.274894215647523	0.939	0.96	6.85039595015059e-66
HSPH1	3.97270074542419e-70	-0.709264067289501	0.369	0.456	1.04787927562054e-65
PNP	9.18069451724788e-70	0.280481014134256	0.334	0.151	2.42159179281447e-65
CALM1	2.83138362462515e-69	0.250819680214077	0.944	0.884	7.46834058667376e-65
SKIL	3.97055431211759e-68	0.314416560485865	0.396	0.247	1.04731311090726e-63
AQP9	6.50239271441703e-68	0.361187385812691	0.431	0.238	1.71513612628178e-63
RPLP1	1.06751662344629e-67	-0.294463990685753	0.999	0.999	2.81578859766427e-63
PPDPF	1.16484384324759e-67	0.274631337431205	0.902	0.836	3.07250860533417e-63
ZFAND2A	2.8506583719277e-67	-0.389031744506044	0.154	0.238	7.51918158763369e-63
NR4A2	4.8515277877198e-67	0.455691736056674	0.729	0.636	1.27968748456685e-62
NR4A3	5.48753149362209e-65	0.39148297459863	0.411	0.227	1.4474461820727e-60
SIPA1L1	5.76960689527112e-65	0.292858692099488	0.409	0.253	1.52184921076566e-60
RPS15A	6.22912383196476e-65	-0.301774346369537	0.99	0.993	1.64305599315734e-60
RPL35A	1.24610583684639e-64	-0.288445248585976	0.979	0.99	3.28685336584973e-60
TREM1	2.22543270278435e-64	0.33410261561722	0.491	0.299	5.87002384013427e-60
RPS13	3.72919127706604e-64	-0.296407255269338	0.993	0.995	9.83648783151709e-60
TMSB10	7.09312772218129e-64	-0.274101728701428	0.999	0.999	1.87095429927976e-59
OLR1	7.98811324620734e-64	0.490444161915034	0.295	0.14	2.10702463095211e-59
RPL32	3.3721075196454e-63	-0.300952656982596	0.99	0.994	8.89460800456867e-59
CD74	7.1117568947868e-63	0.32308177308811	1	1	1.87586811613791e-58
FLT1	9.38079799619253e-63	0.265087174776614	0.167	0.046	2.4743730874557e-58
HIST1H1E	2.13115550236376e-62	-0.25997981949125	0.133	0.303	5.62134886858489e-58
FLNA	1.37269558341274e-61	0.286466155782861	0.778	0.688	3.62075914036779e-57
ZFP36	1.42155653217441e-61	0.299425238510961	0.991	0.978	3.74963966491643e-57
RPS8	1.65496817163021e-61	-0.266750491785763	0.996	0.999	4.365309546309e-57
RPS23	1.70932300696518e-61	-0.268490052604552	0.993	0.993	4.50868129547206e-57
TOP1	3.0781818029236e-61	0.289576917978797	0.569	0.436	8.11932014157159e-57
PLAUR	5.05872388731049e-61	0.40916541818667	0.888	0.802	1.33433959975589e-56
HMGB2	5.16716433008101e-61	-0.323529912421471	0.425	0.635	1.36294293534547e-56
LGALS2	5.21889586371735e-61	0.346866677465958	0.378	0.208	1.37658816197272e-56
GSTM1	5.97437181480999e-61	-0.314628902962057	0.112	0.197	1.57586005359243e-56
MS4A6A	1.24988347317997e-60	-0.315896149018596	0.69	0.857	3.29681763720681e-56
NFE2L2	1.78491067324041e-60	0.306270468556954	0.64	0.499	4.70805888280622e-56
SLC2A3	7.2398867485688e-60	0.43840375855509	0.795	0.696	1.90966492766999e-55
RPS24	7.30744557477433e-60	-0.258988035718548	0.997	0.997	1.92748491925822e-55
DUSP2	1.15915254331202e-59	0.516411760083606	0.531	0.354	3.05749666349413e-55
HLA-DQA1	2.09018260414188e-59	0.517184951202456	0.673	0.513	5.51327465494504e-55
PPIF	2.26539120631207e-59	0.336250251848599	0.421	0.293	5.97542238488935e-55
CXCL8	2.36587504700397e-59	0.723382915298109	0.437	0.284	6.24046861148238e-55
CCL2	3.99833498687154e-59	0.445167015105355	0.107	0.014	1.0546408194871e-54
KDM6B	4.54353479621249e-59	0.303411674593058	0.534	0.362	1.19844817319697e-54
SOD2	8.96815414769614e-59	0.355452429889246	0.933	0.857	2.36553001953781e-54
CDKN1A	2.46804298518265e-58	0.352020127036758	0.727	0.608	6.50995698201628e-54
HMOX1	4.53457904225797e-58	-0.446677447894937	0.452	0.646	1.19608591397639e-53
RPL28	4.95976091272088e-58	-0.266095150306	0.999	0.999	1.30823613594839e-53
HSPD1	7.77563710469848e-58	-0.482360872484947	0.531	0.576	2.05097979910632e-53
ITGAX	9.9771854457315e-58	0.331969022055903	0.557	0.378	2.6316822050206e-53
RPS14	2.48463096241794e-57	-0.265551500715856	0.993	0.994	6.5537110895698e-53
PDE4B	3.73186207180094e-57	0.369422036513898	0.568	0.42	9.84353258678935e-53
CYTIP	3.31975965315759e-56	0.304595484842804	0.616	0.49	8.75653003713378e-52
FCN1	8.80186482043374e-55	0.294198727563693	0.93	0.93	2.32166788368581e-50
LSP1	1.39536437717202e-54	0.27690167095001	0.826	0.711	3.68055261766664e-50
MMP19	2.34667441825215e-54	0.515422609595812	0.188	0.097	6.18982311302371e-50
RBP7	3.85028236097966e-54	-0.277544404577678	0.245	0.426	1.01558897835561e-49
IRF1	9.92838866523545e-54	0.401831970000038	0.536	0.436	2.61881107822915e-49
ATP2B1	1.69711789196225e-53	0.329432320468802	0.54	0.402	4.47648786362881e-49
TET2	1.76905696559504e-53	0.267778621904211	0.449	0.311	4.66624155815004e-49
SOCS3	8.04986373759604e-53	0.312301429608265	0.704	0.589	2.12331255806571e-48
G0S2	2.37813395786112e-52	0.75318380808996	0.417	0.259	6.27280394065028e-48
RPS29	4.74868895961161e-52	-0.275160777880345	0.882	0.953	1.25256168687675e-47
CD44	3.16579358678123e-51	0.292263428103047	0.855	0.755	8.35041374385285e-47
H2AFJ	7.18791737019326e-51	-0.25176862100946	0.345	0.512	1.89595696473588e-46
LRG1	7.38707459069871e-51	0.259703846927333	0.224	0.089	1.9484886647886e-46
BTG2	7.6997189085884e-51	0.339503693669232	0.697	0.53	2.03095485651836e-46
IVNS1ABP	1.6549631009658e-50	0.315071290019382	0.507	0.415	4.36529617141748e-46
CFD	3.50502274774073e-50	0.29115155165625	0.761	0.723	9.24519850171573e-46
ACSL3	3.95693956265285e-50	0.302505999271368	0.372	0.256	1.04372194844094e-45
SERPINB2	4.88991495150854e-49	0.518000780430625	0.123	0.048	1.28981286675941e-44
HBB	8.95432601256742e-49	-1.18953391766467	0.172	0.176	2.36188257233491e-44
HLA-DPA1	1.11215449887639e-48	0.351512383684683	0.964	0.903	2.93352992168625e-44
IL1R2	2.57233657034307e-48	-0.557741550383298	0.266	0.501	6.7850521715939e-44
NLRP3	5.06801659784341e-48	0.35743084769149	0.521	0.425	1.33679073801316e-43
DNAJA4	5.48024700323868e-48	-0.308353145331781	0.062	0.143	1.44552475204427e-43
IER5	3.04061224825805e-47	-0.277570392730794	0.306	0.408	8.02022292723026e-43
PTX3	2.45449013129065e-46	0.306073889502148	0.156	0.056	6.47420861930535e-42
MCOLN1	2.85713507017821e-46	-0.257634339511579	0.275	0.406	7.53626517460907e-42
OXSR1	6.67574744284663e-46	0.289310520168311	0.426	0.321	1.76086190299965e-41
PID1	7.64684844285112e-46	0.251820890677016	0.311	0.19	2.01700921377084e-41
PTPRC	1.37307711988749e-45	0.254072217468345	0.925	0.895	3.62176551912724e-41
RAB31	1.55733654361936e-45	0.253549122841226	0.761	0.698	4.10778660110479e-41
S100A10	1.89621933490669e-45	0.263016151599584	0.99	0.954	5.00165773968337e-41
P4HA1	4.91500846821785e-45	-0.271939357340802	0.155	0.215	1.29643178366182e-40
RGCC	1.43897675391159e-44	0.340535214138954	0.403	0.241	3.7955889837926e-40
THBD	3.93478081255352e-44	0.394800046782408	0.415	0.274	1.03787713492724e-39
APOBEC3A	4.24446283976969e-44	0.405798118407878	0.59	0.478	1.11956196324605e-39
DSE	8.88508348761972e-44	0.266539836988499	0.429	0.335	2.34361847152945e-39
RPS12	1.06723460179021e-43	-0.250500604610815	0.995	0.997	2.81504470914204e-39
CD52	1.63351863991388e-43	0.377741960693293	0.763	0.522	4.30873211650083e-39
FAM46A	2.70061609466804e-43	-0.271523331472997	0.204	0.315	7.12341507290589e-39
RNASE1	1.21083178964195e-42	-0.47618210748105	0.245	0.345	3.19381101153857e-38
BIRC3	2.15963354701542e-42	0.327378134115513	0.418	0.258	5.69646540696256e-38
PHACTR1	2.60949988626859e-41	0.322809823732215	0.521	0.35	6.88307785001066e-37
ELL2	5.17656803617637e-41	0.299324196911351	0.382	0.292	1.36542335090224e-36
MCEMP1	1.02001530964863e-40	0.279255227372039	0.337	0.235	2.69049438226019e-36
SYAP1	3.66316721341015e-40	0.30019076811552	0.495	0.397	9.66233615881196e-36
CXCL2	1.81067745902627e-39	0.59132224320371	0.468	0.378	4.7760239336736e-35
DNAJB6	2.94513134646029e-39	-0.299869324022592	0.469	0.53	7.7683729525583e-35
TWISTNB	5.30687514660178e-39	0.305844101524093	0.23	0.161	1.39979445741915e-34
HSPA1A	8.71710153703965e-39	-0.504400012906837	0.718	0.746	2.29930987242495e-34
CCNH	1.00772164756319e-38	0.258795700811054	0.499	0.407	2.65806738977744e-34
MT2A	1.62534907997404e-38	0.433515097935028	0.85	0.846	4.28718326824752e-34
LINC00936	3.61326288218583e-38	0.266073780700316	0.582	0.437	9.53070350434155e-34
REL	4.40362582942094e-38	0.275752325481016	0.73	0.66	1.16154438502636e-33
C15orf48	5.07270712656223e-38	0.465664887803907	0.192	0.086	1.33802795877332e-33
NFKBIZ	1.89962832739081e-37	0.307902758835356	0.761	0.619	5.01064963915875e-33
BASP1	6.3577792065222e-37	0.269026006392763	0.401	0.297	1.67699142130436e-32
DDIT4	1.71922563376065e-36	-0.309070295283383	0.609	0.68	4.53480145417045e-32
HLA-DQA2	2.22366769335119e-36	0.307169434353544	0.218	0.104	5.86536827475244e-32
SLC25A37	5.65991647977355e-36	0.264059701845485	0.531	0.41	1.49291616986987e-31
HLA-DQB1	1.56533792890911e-34	0.283761580173574	0.858	0.796	4.12889185508355e-30
IFI6	2.59500226126492e-34	0.279054844640352	0.414	0.311	6.84483746453848e-30
ZFAND5	2.90951698905986e-34	0.258300864392622	0.793	0.756	7.6744329620432e-30
HLA-DRB5	7.04667380811498e-34	0.28537484314296	0.908	0.919	1.85870115036649e-29
ZNF331	1.94655548629121e-33	0.392039550574336	0.534	0.405	5.13442940619032e-29
EREG	3.98438755601652e-33	0.447645535677354	0.53	0.533	1.05096190565048e-28
DNAJB1	8.8537229216027e-33	-0.424606505027951	0.561	0.6	2.33534649503114e-28
CCL3L3	1.27737761538252e-32	0.463512833554541	0.214	0.122	3.36933893609447e-28
SGK1	3.03855763522351e-31	0.308552402930593	0.453	0.364	8.01480347442906e-27
RHOC	4.58348417581141e-31	0.251622494800286	0.322	0.248	1.20898562105378e-26
CCL20	1.48871197745842e-30	0.557485950427709	0.122	0.038	3.92677558294208e-26
EMP1	6.21345544401416e-30	0.262201715825183	0.157	0.081	1.63892314246761e-25
VCAN	1.93500910632218e-28	0.326743105388426	0.78	0.765	5.10397351974602e-24
CXCL3	1.55208035512832e-27	0.59270899032671	0.286	0.217	4.09392235272197e-23
RANBP2	1.61746612870341e-27	0.277960091433759	0.463	0.429	4.26639040768097e-23
JUN	1.27926103185316e-26	-0.299499218435385	0.793	0.819	3.37430682371909e-22
IFITM1	2.03202468609437e-25	0.343255838681985	0.296	0.221	5.35987151451113e-21
HSPA1B	9.37068171732542e-25	-0.45512713130336	0.49	0.593	2.47170471657893e-20
LMNA	1.98557743555492e-24	0.255548533371529	0.367	0.277	5.2373576017632e-20
S100A8	1.01897731008253e-22	-0.380315429066293	0.793	0.906	2.68775645080469e-18
THBS1	2.56414729985456e-22	0.393145049709409	0.604	0.69	6.76345133282636e-18
S100A12	1.1823092038098e-21	-0.429919814176473	0.436	0.544	3.11857698688912e-17
GPR183	1.69190935060716e-21	0.261588009163814	0.418	0.391	4.46274929409652e-17
CD83	2.0288063907161e-21	0.281360351008421	0.655	0.522	5.35138261679186e-17
INSIG1	6.32797493614478e-21	0.262959670107368	0.423	0.371	1.66912994890691e-16
CH25H	4.33334165560644e-18	0.284539077092658	0.164	0.103	1.14300552849931e-13
S100A9	1.57138762217421e-14	-0.261350644190786	0.868	0.936	4.1448491310089e-10
MRC1	2.18039927588881e-12	0.271646140994482	0.165	0.21	5.75123917001191e-08
