## Supplementary material for "Single-cell RNA-sequencing reveals profibrotic roles of distinct epithelial and mesenchymal lineages in pulmonary fibrosis": MUC5AC+_High_disease_vs_control_.csv

	p_val	avg_logFC	pct.1	pct.2	p_val_adj
CRIP1	5.73703730866116e-11	1.49165487677772	0.916	0.45	1.51325833090555e-06
EZR	2.21928335442719e-09	1.01378909635903	0.976	0.75	5.85380370397259e-05
SEPW1	3.60101566618655e-09	0.942451557912827	0.964	0.65	9.49839902270026e-05
MT3	9.47007502104107e-09	-0.896282369130175	0.217	0.65	0.00024979216883
MZT2B	1.81841319025481e-08	-0.622989034130494	0.53	0.9	0.000479642847193511
MMP7	3.3544599097873e-08	2.01087887024254	0.735	0.15	0.000884805890404596
RPL36A	4.50130589270943e-08	-0.613486162686293	0.771	0.85	0.00118730945531997
ADH1C	5.58415388450026e-08	-1.15809506160354	0.59	0.85	0.00147293227011463
MT-CO3	7.83887527919817e-08	0.710913775741365	1	1	0.0020676601323941
PART1	1.20382588035329e-07	-0.659580356920862	0.169	0.85	0.00317533152460789
FCGBP	2.55770459474543e-07	-1.73326326254645	0.145	0.65	0.00674645740956002
CCNO	3.77449865393632e-07	-0.725584779082863	0.807	0.95	0.00995599509948782
DBI	6.8055927994525e-07	-0.540719154044133	0.639	0.95	0.0179511121271159
SLC34A2	8.92866651603624e-07	1.06733849592101	0.843	0.3	0.0235511436693488
MDK	9.87005134111868e-07	-0.665630295301522	1	1	0.0260342344224688
S100A10	1.51418110253412e-06	1.24966005271496	0.723	0.15	0.0399395549415426
RPS29	1.53688170868095e-06	-0.441552600995515	0.988	1	0.0405383288298775
DUSP23	2.02362690076405e-06	1.09135711778694	0.759	0.2	0.0533772067614533
ING1	3.02095626874791e-06	-0.565658102391385	0.181	0.55	0.0796837635007637
CTSC	3.29308398334408e-06	-0.761980964917433	0.94	1	0.0868616762286668
CP	3.67323568946239e-06	0.711595886112279	0.976	0.95	0.0968889377809495
PI3	4.21098942008138e-06	-1.37564179700368	0.386	0.65	0.111073267933487
FUT2	5.55577329554893e-06	-0.523912035727752	0.554	0.85	0.146544632216694
CLU	8.79079718611943e-06	0.887662343337878	0.976	0.75	0.231874857378272
TAGLN2	1.21390707990108e-05	0.763963871629594	0.964	0.5	0.320192270465509
LSS	1.32579761323811e-05	-0.419806225378822	0.084	0.5	0.349705636443816
LCN2	1.78145519768307e-05	-0.99454557141048	1	1	0.469894437492863
HIST2H2AA4	1.79194029414461e-05	-0.411507422564127	0.048	0.5	0.472660091386523
ALPL	2.19753450304362e-05	-0.846220959798524	0.337	0.9	0.579643675867816
AGR3	3.38309422014171e-05	0.8740566912821	0.771	0.55	0.892358762446778
FGGY	3.54215805579804e-05	-0.461071580580248	0.458	0.75	0.93431503037785
CD55	4.33306293972979e-05	0.682964073437951	0.976	0.95	1
HLA-DQA1	4.44994300250334e-05	-0.614650307171667	0.12	0.65	1
LDHB	5.32120936630719e-05	-0.435721680684722	0.819	1	1
SREBF1	6.24003176252729e-05	-0.511479615474263	0.253	0.5	1
MSMB	6.30069979594835e-05	-1.7503072019865	0.783	0.95	1
ST6GAL1	6.74481890325487e-05	0.729358342452119	0.831	0.5	1
HIST1H4C	6.8265055884741e-05	-0.557248455995344	0.47	0.7	1
ALOX15	8.4658207722175e-05	-1.09768593380798	0.169	0.5	1
LYZ	9.12183907423518e-05	-0.612178118026278	0.072	0.35	1
PTGFR	0.000115454150862092	-0.455524307980901	0.157	0.55	1
MT-CYB	0.000130310792771152	0.482454710483021	1	1	1
MGST1	0.000140070686374381	-0.311969785755317	1	1	1
PTTG1IP	0.000161463472201793	0.651692827880727	0.771	0.3	1
HSP90AA1	0.0001653736006839	0.538802156159148	0.964	0.9	1
MSLN	0.000171843619357237	0.984020614502709	0.747	0.5	1
STEAP4	0.000191935859424112	0.58435970781214	0.928	0.75	1
LMNA	0.000192174149589624	0.730441179590951	0.699	0.3	1
CRIP2	0.000197902502441867	0.610143824967854	0.843	0.65	1
ANXA1	0.000203887620576013	0.713028551113774	0.928	0.85	1
GGH	0.000213923521698806	-0.436200035154498	0.277	0.6	1
FADS2	0.000222867625601623	-0.414444282237437	0.024	0.3	1
ACTB	0.000299384889275618	0.474851633893	1	1	1
RPS2	0.000302908148124314	-0.343797006611544	1	1	1
IGFBP3	0.000303593536588348	0.96434297939468	0.687	0.45	1
RPSA	0.000395674471358141	-0.332388746373406	1	1	1
MIF	0.000499496688553231	0.41141299432353	0.976	1	1
SLC35D2	0.000519552647978318	-0.313446209387912	0.096	0.5	1
ALDH1A1	0.000577648723192935	-0.450305392105109	0.964	1	1
ADRA2A	0.00058685119384902	-0.465574643834403	0.145	0.5	1
RARRES1	0.000653110764836598	1.09139474784583	0.783	0.7	1
LDHA	0.000670866459508079	0.583920629868752	0.747	0.55	1
PRKCD	0.000730812488794771	-0.334648417038515	0.181	0.5	1
HLA-DRB1	0.000732923856846332	-0.66733773048119	0.711	0.95	1
IFITM3	0.000768111016014771	0.580789072463056	0.94	0.9	1
TPM2	0.000774815795462948	-0.352666922541194	0.229	0.55	1
CD9	0.000779064007258305	0.477359698208425	1	1	1
GNAS	0.000807342439091205	-0.368067293868138	0.892	0.9	1
FAM107A	0.000846394108672818	-0.27629394375662	0.024	0.3	1
CD177	0.000877274968961287	-0.359587365385767	0.012	0.3	1
HEY1	0.000889229450620694	-0.439158953894637	0.217	0.65	1
PPP1R1A	0.000898235327423818	-0.277976029939604	0.06	0.4	1
LYNX1	0.000899333162864541	1.29391053684236	0.53	0.3	1
MUC16	0.000934262159962318	0.645307737425521	0.928	0.7	1
ATP6V1B1	0.000967099694125392	-0.351895019762612	0.241	0.7	1
POLR2L	0.000984138598842577	0.399422793652202	0.988	0.95	1
TSPAN3	0.000994929245452507	0.460641416080103	1	0.95	1
PHGDH	0.00100225230470312	-0.264597903993428	0.036	0.3	1
HLA-DMB	0.00100261286912153	-0.264597903993428	0.024	0.35	1
LY6D	0.00105235284799167	1.0930508590495	0.386	0.05	1
S100A6	0.00136098291498774	0.334081202075114	1	1	1
MUCL1	0.00138809416268106	-0.501702501701681	0.145	0.4	1
CXCL3	0.00142185917905355	-0.465268599455579	0.024	0.25	1
SNCA	0.00156091641431761	-0.253037081592352	0.048	0.3	1
FMO5	0.00161661819662603	-0.333798438236811	0.253	0.6	1
UGT2A1	0.00162774520003007	-0.729961153682662	0.145	0.75	1
RPL37	0.00167614865366082	-0.272214539064456	1	1	1
SAA2	0.00179534433347607	-1.26441838198193	0.602	0.9	1
ENTPD5	0.00194717219711313	-0.303876758371762	0.181	0.5	1
NAMPT	0.00194770646312706	-0.303876758371762	0.169	0.45	1
H1FX	0.00202897661972089	-0.378984230858567	0.398	0.65	1
ALDH1L1	0.0021704701354285	-0.292747347259917	0.157	0.45	1
SAA2-SAA4	0.00223557002668444	-0.399297258657196	0.193	0.45	1
NCL	0.00228299738713808	0.446360119312764	0.795	0.6	1
CRYM	0.0023185906756975	-0.355267704241251	0.855	0.95	1
IER2	0.00234186670563002	-0.640730019954719	0.434	0.75	1
HSP90AB1	0.00235315248547738	0.445612176121576	0.952	0.75	1
IFITM2	0.00235951622793002	0.554550513127287	0.663	0.35	1
TXN	0.00255975304531774	0.524947738382983	0.988	1	1
KCNE3	0.00259638660151209	-0.333798438236811	0.229	0.55	1
SYNGR2	0.00259663671878859	0.380921227577262	0.952	1	1
SELENBP1	0.00272236106731595	-0.359282161659913	0.807	0.9	1
SERPINF1	0.0028139255113428	-0.448668879329651	0.892	1	1
CXCL17	0.0028323615180223	-0.370170133475446	1	1	1
TMEM59	0.00288359853143333	0.315280604462437	1	0.95	1
PAM	0.00289508563403375	0.451342850830561	0.711	0.35	1
ADH7	0.00296957257818103	-0.439158953894637	0.217	0.45	1
TNFAIP2	0.00306870565015765	0.609813191802336	0.446	0.1	1
BAMBI	0.00315905805582839	-0.301767794496941	0.072	0.25	1
PIGR	0.00316491525668313	-0.505570978479602	0.976	0.95	1
PCBP2	0.00333086618306646	-0.320001655986658	0.855	0.95	1
SOX21	0.00335527850177839	-0.282384560224371	0.157	0.45	1
SRI	0.0033672473980018	0.418661555560109	0.831	0.75	1
RPL22L1	0.00348394664673358	0.448693842658984	0.687	0.45	1
SLC51A	0.0036103623581266	-0.315527375591737	0.337	0.6	1
DEGS2	0.00368789094717712	-0.456265323205621	0.458	0.65	1
ARFGEF2	0.00375862661223484	-0.270428824304221	0.145	0.45	1
MT-ND3	0.00382988276006	0.384583495366534	1	1	1
SRPRA	0.00413869167865079	0.461432868436414	0.59	0.2	1
TCN2	0.00436438145734856	-0.283674051054242	0.205	0.5	1
ATP5I	0.00445615792665175	-0.303876758371761	0.892	0.95	1
HLA-DRA	0.00458536361046971	-0.560401848502558	0.747	0.9	1
FHL2	0.00470810590393895	0.432072961422944	0.699	0.3	1
YWHAB	0.00476915385010882	0.394626621388709	0.892	0.6	1
CCND1	0.00482687896561781	0.482723591245296	0.843	0.6	1
COLCA1	0.00485132047145995	-0.306638428174491	0.313	0.65	1
ATP5O	0.00505617161110053	-0.272128060057181	0.157	0.45	1
GSN	0.00514471520381699	-0.46657855918827	0.88	1	1
MAGED2	0.00517642787282769	-0.392407251190708	0.699	0.8	1
GSTA1	0.00526279037304099	-0.670872237312655	0.759	0.95	1
RNF130	0.00534798756811485	-0.284886907479451	0.241	0.6	1
LMO4	0.00547521317957539	-0.348593597153558	0.602	0.8	1
TUBB4B	0.00548888420125103	0.528499835927344	0.518	0.2	1
ELF5	0.00557572497229017	-0.270428824304221	0.12	0.4	1
MALL	0.00562729497130527	0.458677286643168	0.506	0.1	1
HAUS4	0.00578928616207438	-0.259957524436926	0.157	0.45	1
BRK1	0.00580603122003641	0.392181632395642	0.831	0.6	1
FXYD3	0.00584452006326421	-0.268066153388251	1	1	1
SERPINA1	0.00585688249586119	0.761212838257705	0.398	0.15	1
LRRC8A	0.00593006620516483	0.455662511975078	0.506	0.1	1
MET	0.00594112289103759	0.400399833300028	0.759	0.45	1
PET100	0.00594971390051632	-0.313259972307571	0.711	0.95	1
FKBP2	0.00629026972257699	0.375430821970827	0.916	0.75	1
B2M	0.00659391399721475	-0.293290695255705	1	1	1
BTG2	0.00672653171886168	-0.524361912019361	0.241	0.4	1
SLC26A2	0.00680377916197092	-0.360214128176576	0.265	0.45	1
SAA1	0.00695009528452513	-1.10493436253281	0.735	0.95	1
SDF4	0.0070355337517121	0.400199492720374	0.711	0.25	1
KRT23	0.0071481284377854	0.572951598498178	0.446	0.15	1
TMEM208	0.00722881013989467	0.396981641611674	0.663	0.3	1
PFN1	0.00743310379976668	0.299222628553685	0.988	0.95	1
ZNF83	0.00743654312090013	-0.261975688593163	0.181	0.5	1
TNFRSF12A	0.00749573044770453	0.56725357738354	0.361	0.1	1
SFTPC	0.00769660051394414	1.55242123199386	0.205	0.25	1
SDF2L1	0.00779344475826166	0.505510317702645	0.506	0.2	1
ARF4	0.00800269081004062	0.371913780620264	0.976	0.85	1
PLPP2	0.00807319214755199	0.326854006306987	0.976	0.85	1
CANX	0.00810107231740426	0.378701470838949	0.771	0.6	1
SLC26A4	0.00827736787989508	-0.288128401403623	0.012	0.15	1
TMEM165	0.00835044651415836	0.379013922020994	0.723	0.55	1
CYSTM1	0.00862472174490692	0.4142616462375	0.542	0.25	1
GALNT6	0.00865503281757012	-0.309228573443709	0.723	0.95	1
TSPAN8	0.00868656610497374	-0.366747351065308	0.988	1	1
CSTA	0.00874490870859158	-0.436200035154498	0.229	0.45	1
SNHG8	0.00878779266458059	-0.294190696079168	0.795	0.9	1
VSTM2L	0.00878996860613909	0.404242080088151	0.506	0.15	1
HLA-DPA1	0.00920221337366084	-0.616884009063691	0.349	0.7	1
PP7080	0.00930093858043342	-0.281010933634758	0.133	0.3	1
RAC1	0.0095108230213399	0.329430421832167	0.952	0.85	1
KLK11	0.0096592109224092	-0.436308914244377	0.867	0.95	1
H2AFJ	0.00979502155328109	-0.286576810712203	0.795	1	1
PLK2	0.00987155420278598	0.477131777979518	0.639	0.35	1
PLEKHA5	0.00995623134307331	-0.338194889932659	0.482	0.7	1
MT-CO1	0.0100677610385058	0.312859775357032	1	1	1
STT3B	0.010122564172866	0.396050109173563	0.554	0.2	1
ATP6V0B	0.0102266361160166	0.363737120183019	0.795	0.55	1
CLIC6	0.0102716397901547	-0.296522193532091	0.578	0.8	1
MPZL2	0.0102893308606712	0.375040933084219	0.699	0.25	1
DDIT4	0.0103011168230613	0.653582174065339	0.807	0.65	1
SLC5A1	0.0103467486714037	-0.265655545551564	0.241	0.5	1
SYNCRIP	0.0106394115495666	0.375571577830022	0.578	0.2	1
TMEM45A	0.010680078727748	0.554550513127287	0.819	0.5	1
EYA1	0.0106903303980828	-0.251925352739662	0.205	0.55	1
CCNG1	0.0106916384273113	-0.251925352739662	0.193	0.45	1
SMDT1	0.0107246797558253	-0.294098568390126	0.687	0.9	1
KRT7	0.0108848301360938	0.326760193276288	1	1	1
TMEM176A	0.0110201372583076	0.483061486163192	0.373	0.05	1
UNC5B-AS1	0.0111119916534682	-0.454549173822695	0.241	0.3	1
CAPN13	0.0111396738258179	0.51483364516353	0.675	0.5	1
RAB2A	0.0111460858361647	0.350951557886047	0.88	0.65	1
CYP2F1	0.0116826145838778	-0.4313211026984	0.988	0.9	1
RNASE1	0.0118028032346001	-0.740890224214852	0.639	0.9	1
MUC20	0.0118351002615636	-0.336056867975573	0.88	0.95	1
LY6E	0.0120751261432949	0.296454843780959	1	1	1
MMADHC	0.0123069094129846	0.362459164737527	0.651	0.3	1
MACROD1	0.0124785849417298	-0.254115248812698	0.241	0.55	1
ECI1	0.0125039417099458	-0.254115248812698	0.217	0.45	1
TOM1L1	0.0125296010108592	-0.268926194419686	0.301	0.6	1
HSD11B2	0.0126881888877495	-0.291706222751506	0.084	0.35	1
FAM174A	0.0127651386825767	0.376198340620831	0.494	0.1	1
NFIB	0.0132328354438952	0.361682465669355	0.518	0.2	1
HIST1H1E	0.0136307032536946	-0.371898284469081	0.169	0.4	1
NCOA7	0.0137702278812826	-0.438440304923715	0.566	0.7	1
KMT2E	0.0141128377562121	0.354664893010708	0.53	0.15	1
CST3	0.0143552457014611	0.255721571615493	1	1	1
S100A14	0.0146333217273209	-0.330413222602586	0.964	0.9	1
TMEM123	0.0146841412078038	0.357477834387323	0.675	0.45	1
IGFBP4	0.0147289563222237	0.390157340206412	0.434	0.1	1
DCXR	0.0147564277914262	-0.302873581561332	0.687	0.85	1
NDUFA10	0.0153149560125938	-0.277976029939604	0.482	0.75	1
ENO1	0.0153737036863046	0.341252160797334	0.819	0.55	1
ERGIC3	0.0160339449897609	0.329430421832167	0.807	0.75	1
ARHGDIA	0.0160638348884503	0.346672228266673	0.458	0.15	1
TFPI2	0.01609706147153	0.469455834107414	0.325	0.1	1
WLS	0.0163275620744088	0.353383662854659	0.506	0.1	1
NUPR1	0.0164851240263568	0.400199492720374	0.494	0.3	1
BEND5	0.0168240913270543	-0.281010933634758	0.518	0.65	1
C8orf4	0.0169749432728101	0.434609102777245	0.337	0.1	1
AKR7A2	0.0171286695187452	-0.261695144335467	0.313	0.65	1
LAMB3	0.0172214257520982	0.376198340620831	0.422	0.05	1
NRP2	0.0176685025683621	0.355228114653307	0.53	0.25	1
MKL2	0.0177412174658963	-0.263341622421167	0.325	0.7	1
GOLGB1	0.0180400822744316	0.352902778017309	0.723	0.45	1
PABPC1	0.0182366816782065	-0.266585129629659	0.988	1	1
TMEM147	0.018327539048198	0.336074964550835	0.578	0.25	1
SRD5A3	0.018481169537461	0.37354112027964	0.687	0.55	1
SYNE2	0.0185059498953657	0.336074964550835	0.554	0.25	1
YWHAQ	0.0185504137036779	0.334749583309767	0.578	0.2	1
RPS26	0.0185870867993337	-0.255129132564576	1	1	1
CD151	0.0189104029733799	0.336390272767227	0.831	0.75	1
KRTCAP2	0.0190197447135064	0.31766558025258	0.952	0.9	1
SLC16A7	0.0193274675481149	0.337879476318694	0.434	0.1	1
NENF	0.0193857032599946	-0.270428824304222	0.699	0.95	1
CALR	0.0194261413374254	0.368651134985448	0.952	0.75	1
CFD	0.0195317788205503	0.49599055736205	0.446	0.25	1
RABGGTB	0.0195600119709874	0.376556314492561	0.446	0.05	1
AZGP1	0.0197489678623009	0.602844522486243	0.313	0.15	1
REXO2	0.0198719004857413	0.330910807002601	0.578	0.3	1
EMP1	0.0198900470129097	0.503129049214001	0.289	0.1	1
MT-ND4L	0.0200913031099966	0.2885717804956	1	1	1
PROM2	0.020192614562594	0.329430421832167	0.614	0.25	1
HLA-DQB1	0.0202493846528152	-0.307966743623287	0.361	0.5	1
FIS1	0.0205974997296717	0.323530699704978	0.771	0.6	1
GABRP	0.0207402358324219	-0.381654459414446	0.482	0.65	1
PKIB	0.020774373574997	-0.387016402555831	0.289	0.6	1
TM9SF1	0.0208136876304975	0.368651134985448	0.41	0.05	1
WDR83OS	0.0208579657790385	0.306130778004114	0.904	0.9	1
ADSS	0.0212477968736898	0.324199372414614	0.434	0.15	1
NUCB2	0.0212609438464245	-0.372331251848661	0.892	1	1
EIF4G2	0.0213887460127288	0.324688011564332	0.723	0.4	1
SERINC2	0.0213997373750323	0.310056970719395	0.916	0.7	1
ALDH3A1	0.0215676058414232	-0.525865797339146	0.337	0.35	1
CKB	0.0216926541204332	0.474011650643274	0.373	0.1	1
PTN	0.0217374147812089	-0.309111126735018	0.373	0.75	1
ARPC1B	0.022167130935905	0.323188760908691	0.663	0.4	1
AGPAT2	0.0221694078174902	0.360682965336271	0.398	0.05	1
ACTR3	0.0222522772808316	0.32274143368137	0.554	0.25	1
PDIA6	0.0227171115243162	0.339783150984596	0.795	0.75	1
LMAN1	0.0231738432023825	0.317831886589235	0.831	0.6	1
TRAPPC3	0.0236345772731822	0.352650793639007	0.458	0.05	1
SYT8	0.0237781520794047	0.455662511975078	0.277	0.1	1
RNASEK	0.0243018386602196	0.317357840597898	0.687	0.5	1
C19orf60	0.0251691861799303	0.311492721145499	0.518	0.15	1
SORBS2	0.0252876385162702	0.314162949701378	0.398	0.1	1
LITAF	0.0256788024357143	0.3114927211455	0.759	0.3	1
XRCC5	0.025750730703244	0.337300605101372	0.554	0.3	1
PDE4D	0.0259908692210677	0.344553583406388	0.361	0.05	1
CHL1	0.026130993515319	0.315162450034462	0.699	0.45	1
SLC16A3	0.0265221437692038	0.32274143368137	0.53	0.3	1
SNRPD1	0.0268859939600421	-0.255503174087546	0.494	0.6	1
TNFRSF1A	0.0269491539669985	0.336390272767227	0.422	0.05	1
GPRC5A	0.0269968251149945	0.41467695738073	0.819	0.65	1
CHPF	0.0270666060698069	0.313591357802421	0.602	0.4	1
ALG3	0.0274004082358508	0.306130778004114	0.422	0.1	1
HLA-B	0.0277711240577989	-0.336596452508584	1	1	1
GPX3	0.0278781096862093	0.352650793639007	0.337	0.05	1
CARHSP1	0.028045425473452	-0.298178737257124	0.542	0.7	1
ENAH	0.0282897939848094	0.301209854189916	0.506	0.15	1
CREB3	0.0282904135257431	0.301209854189916	0.458	0.15	1
CHP2	0.0283868230665576	-0.331053446120656	0.518	0.6	1
TM7SF2	0.0284498938163912	-0.252175383994871	0.398	0.7	1
TXNDC17	0.0284524643333559	0.301640424702488	0.783	0.5	1
PGRMC1	0.0284855159803261	-0.255067539142734	0.675	0.9	1
RHOA	0.0289539074900199	0.276668745273798	0.976	0.8	1
DSP	0.0291967382637326	0.30493532059934	0.602	0.35	1
TPM4	0.029216084428991	0.298692546378538	0.904	0.65	1
EPHX1	0.0292168353342756	-0.266585129629659	0.976	1	1
TFCP2L1	0.0298298367648709	-0.251925352739662	0.181	0.3	1
SLC4A4	0.0298817552366983	0.300597671740433	0.783	0.6	1
LSM2	0.0303623192997792	0.298033567771495	0.361	0.1	1
GOLPH3	0.030644947861017	0.296677635360359	0.53	0.2	1
MRPS12	0.0308649101173261	0.319860970816016	0.386	0.05	1
PFDN1	0.0308653223683857	0.319860970816016	0.373	0.05	1
KRT17	0.0309284604311267	0.99905997491197	0.41	0.05	1
LXN	0.0310637316969352	0.306130778004114	0.373	0.1	1
EIF4H	0.0311703478062455	0.293427713747861	0.47	0.15	1
CAST	0.0314799351021245	0.301959760486776	0.687	0.45	1
IFITM1	0.0316330414475679	0.510301652048475	0.711	0.4	1
SSR3	0.0321274339401683	0.315162450034462	0.675	0.5	1
TM9SF2	0.0324478169659924	0.295183983103576	0.795	0.6	1
C9orf142	0.0328297322666067	0.289870257132334	0.398	0.1	1
SERINC3	0.0328670874542255	0.295528870156485	0.59	0.3	1
PFKL	0.033089170980542	0.311492721145499	0.386	0.05	1
RANBP2	0.033090266860289	0.311492721145499	0.349	0.05	1
CCPG1	0.0333189020193015	0.29384992190275	0.735	0.55	1
CISD2	0.0334179438790705	0.292489774019884	0.566	0.2	1
NAPA	0.0334188177959313	0.292489774019884	0.518	0.2	1
BCAP31	0.0335742425611208	0.29169009384932	0.783	0.65	1
TPBG	0.0338409400319818	0.289186963631201	0.494	0.15	1
PYURF	0.0343709310693045	0.285584536286835	0.422	0.15	1
TRPT1	0.0343709881089808	0.285584536286835	0.434	0.15	1
HSPB1	0.0343799721799446	-0.348914572922643	0.916	0.95	1
CDC42EP5	0.0346476501178582	-0.312868007579378	0.687	0.7	1
SORD	0.0354431965964087	-0.278885534322445	0.53	0.8	1
PSMA2	0.0355182468086469	0.303053852499635	0.373	0.05	1
MAP2K3	0.0355184573396698	0.303053852499635	0.361	0.05	1
SRSF2	0.0357453060760601	0.295528870156485	0.506	0.25	1
ALDH1A3	0.0358057741275498	0.415171150620341	0.482	0.35	1
CTSD	0.0359939642433622	0.277435126713786	0.976	1	1
TCP1	0.0359944600250507	0.281639757995818	0.41	0.1	1
YIPF4	0.0359948863996452	0.281639757995818	0.386	0.1	1
NFKBIZ	0.0364900183257275	-0.324496045574497	0.386	0.5	1
TBCA	0.0367157745113324	0.2903989380857	0.687	0.45	1
WASL	0.0368995329771028	0.285269526046397	0.578	0.25	1
ETHE1	0.0369006935923471	0.285269526046397	0.53	0.2	1
KRT15	0.0369282139836199	-0.406174076588764	0.422	0.45	1
GPX1	0.0369723469360285	0.343649832780031	0.88	0.7	1
LAPTM4A	0.0372096182068031	0.266987481208948	0.94	0.9	1
TRMT112	0.0377889016333356	0.288112272501436	0.614	0.4	1
SEC31A	0.0377894003166158	0.288112272501436	0.614	0.35	1
MAP1LC3A	0.0379284227518369	0.277679356779721	0.434	0.15	1
KDM5B	0.0379295830196828	0.277679356779721	0.41	0.15	1
CDC20B	0.03794774989302	-0.921852161492767	0.108	0.15	1
S100A16	0.0380676230725303	0.303748248750022	0.964	0.85	1
CD38	0.0381752719984452	0.294543162831726	0.349	0.05	1
TOB1	0.0382325753700592	-0.307104302862628	0.566	0.7	1
RNF181	0.0382360389104708	0.287305495531495	0.711	0.45	1
CDKN1A	0.0385632673811282	-0.433390133813635	0.229	0.3	1
C3	0.0388692479839218	-0.421780559682539	0.855	0.9	1
CCDC47	0.0389744222176317	0.285001105698523	0.639	0.35	1
PSMC2	0.0395092447799501	0.273340955181123	0.434	0.1	1
NIFK	0.0395098489465448	0.273340955181123	0.386	0.1	1
ZNF207	0.039509899043927	0.273340955181123	0.398	0.1	1
PTPN2	0.0395133122550332	0.273340955181123	0.373	0.1	1
TIMM17A	0.0396703007200413	0.285584536286835	0.398	0.15	1
FAM96B	0.039977586616567	0.281639757995818	0.53	0.3	1
ARL4A	0.0405286797076181	0.273340955181123	0.349	0.1	1
MRPS24	0.0405703802952968	0.281639757995818	0.506	0.3	1
GPX4	0.0406990632683455	0.273340955181123	0.916	0.9	1
ATOH8	0.0407507427492826	0.308931900283826	0.361	0.1	1
ETS2	0.0409286881834973	0.349959001973295	0.47	0.3	1
RASD1	0.0412674092305046	0.368651134985448	0.386	0.2	1
CAPN2	0.0413281314830899	0.261020470793082	0.952	0.75	1
HYI	0.04133061146105	0.274035158610599	0.422	0.2	1
SMS	0.0413308075310872	0.274035158610599	0.434	0.2	1
PGD	0.0414623228589992	-0.264903948372252	0.313	0.6	1
LAMTOR1	0.0415329866634341	0.281639757995818	0.602	0.35	1
SEPT7	0.0418868764742345	0.269711187130545	0.422	0.15	1
PKN2	0.0418874514990141	0.269711187130545	0.41	0.15	1
PDIA3	0.0420496499721164	0.290562698014012	0.952	0.9	1
CLIP1	0.0421219113476003	0.269711187130545	0.398	0.15	1
TRAM1	0.0429162267131005	0.278267073517179	0.566	0.3	1
ANPEP	0.0429966036736094	0.295528870156485	0.518	0.15	1
SPTSSA	0.0430640818986248	0.281639757995818	0.578	0.3	1
YTHDF2	0.0434185256797434	0.264972705510607	0.398	0.1	1
NBEAL1	0.0434189908026515	0.264972705510607	0.373	0.1	1
CDC123	0.0434189908028665	0.264972705510607	0.373	0.1	1
NQO1	0.0436176276484543	-0.297097071386383	0.253	0.35	1
STRA13	0.0437878223951717	0.295528870156485	0.482	0.25	1
CAP1	0.0441012280529442	0.274622185337172	0.53	0.2	1
EFCAB14	0.0442814987369779	0.27730135639722	0.337	0.05	1
DYNLT3	0.0445513980087006	0.264972705510607	0.361	0.1	1
SSR2	0.0449768049025795	0.279523355089441	0.843	0.8	1
RCN1	0.0450249753853074	0.270670726625244	0.542	0.25	1
TAX1BP3	0.0450284422829779	0.270670726625244	0.482	0.2	1
MFSD1	0.0453367701962058	0.269711187130545	0.386	0.15	1
ELOVL1	0.0456987943579449	0.26637228586503	0.482	0.2	1
NAV2	0.045703097185332	0.26637228586503	0.446	0.15	1
CEACAM6	0.0460679514050551	0.310507741996671	0.988	1	1
DNAJB11	0.0462945095609109	0.26167901543328	0.41	0.15	1
ANXA5	0.0468179552489035	0.296677635360359	0.699	0.55	1
DAD1	0.0470292373000843	0.27961751261505	0.916	0.75	1
EPS8	0.0472512842326543	0.2714873865318	0.602	0.2	1
TMC5	0.0477009624220699	0.296959206529332	0.867	0.75	1
CNIH4	0.0477274331115526	0.26167901543328	0.373	0.15	1
PAF1	0.0477712278175855	0.256533836864742	0.398	0.1	1
TOX4	0.0477714030958848	0.256533836864742	0.386	0.1	1
YY1	0.0477716382691327	0.256533836864742	0.373	0.1	1
LYRM2	0.0477716382692191	0.256533836864742	0.373	0.1	1
G3BP1	0.0477719878471821	0.256533836864742	0.361	0.1	1
ASNA1	0.0477726159764641	0.256533836864742	0.349	0.1	1
BLCAP	0.0477746980920002	0.256533836864742	0.349	0.1	1
TYMP	0.0477746980924127	0.256533836864742	0.349	0.1	1
KDM5A	0.0477939253205945	0.268567676428465	0.361	0.05	1
PQLC3	0.0477940693664509	0.268567676428465	0.349	0.05	1
HDGF	0.0477942774608411	0.268567676428465	0.337	0.05	1
ST6GALNAC4	0.0477946264423956	0.268567676428465	0.325	0.05	1
MED24	0.0479399394739953	0.324479916672311	0.482	0.25	1
BCAP29	0.0484544948068903	0.26167901543328	0.398	0.15	1
LRRC59	0.0485082093074892	0.277996766717317	0.446	0.25	1
LGALS7B	0.0486379069420976	0.293427713747861	0.349	0.15	1
GDF15	0.0490189848773687	-0.662010491774154	0.53	0.5	1
HLA-DPB1	0.0492729034599982	-0.333545881094415	0.205	0.4	1
RBM17	0.049553973110532	0.26167901543328	0.373	0.15	1
ALDH3A2	0.0497547890826844	0.263290619327622	0.494	0.2	1
HSPA9	0.0497553353384471	0.263290619327622	0.482	0.2	1
PON2	0.0503769573650179	0.269444484902	0.639	0.4	1
LEPROT	0.0504944409882876	0.264972705510607	0.325	0.1	1
TUSC2	0.0512045813479623	0.253581805200661	0.422	0.15	1
NFIX	0.0516657920546622	0.259757046746311	0.337	0.05	1
TATDN1	0.0516660493147458	0.259757046746311	0.325	0.05	1
BID	0.0516661018430318	0.259757046746311	0.337	0.05	1
LINC00342	0.0523765985222494	0.336074964550835	0.434	0.15	1
APP	0.0524670695302966	0.252117318729496	0.928	0.65	1
KTN1	0.0525123401616953	0.265466898750217	0.771	0.5	1
CNIH1	0.0527804046463865	0.265841641119227	0.59	0.4	1
MIR4435-2HG	0.0528651957721597	0.289870257132334	0.289	0.1	1
ABHD2	0.053373236865632	0.2646614214614	0.554	0.25	1
NUCB1	0.0536595070654978	0.260437550345215	0.53	0.3	1
TM4SF1	0.0537130902507415	0.541493947824859	0.687	0.45	1
AES	0.0540436058300739	0.276843585732325	0.771	0.5	1
RNF167	0.054990151952809	0.255855640840104	0.518	0.2	1
DNAJC1	0.0549905012601368	0.255855640840104	0.47	0.25	1
ANKRD12	0.0549918312326708	0.255855640840104	0.47	0.25	1
SCD	0.055156643489474	-0.255503174087546	0.06	0.2	1
CYP51A1	0.0553110864570456	0.269711187130545	0.349	0.15	1
ARF5	0.0555263219361612	0.259278577837661	0.771	0.7	1
C10orf54	0.0559410462052895	0.250868099329065	0.325	0.05	1
IL13RA1	0.0559410462053342	0.250868099329065	0.325	0.05	1
FNBP4	0.0559414309219626	0.250868099329065	0.325	0.05	1
ALG5	0.0559588805934895	0.250868099329065	0.47	0.2	1
BEX4	0.0559594851092079	0.250868099329065	0.494	0.15	1
PDAP1	0.0559613154280238	0.250868099329065	0.422	0.2	1
PSAP	0.0568405221943082	0.255664271592558	0.831	0.6	1
RASSF7	0.0572629202926467	0.257788542173638	0.602	0.3	1
PNRC1	0.0583624999435875	0.255855640840104	0.446	0.25	1
RFK	0.0586872325948731	0.253581805200661	0.361	0.15	1
KHDRBS1	0.0591953955182512	0.253269060866603	0.542	0.3	1
FAM46C	0.0593842988647993	0.274622185337172	0.458	0.3	1
PTGES	0.0601102513215243	0.2714873865318	0.506	0.3	1
PALLD	0.0607791088234102	0.25865023977112	0.398	0.2	1
GPRC5C	0.061978884113201	0.254537828218027	0.759	0.5	1
EGR1	0.0621078630097652	-0.537589261035206	0.325	0.6	1
NDRG1	0.0623205729473182	0.250868099329065	0.265	0.05	1
LTF	0.0624304832352582	-1.07920111913388	0.349	0.65	1
TUBA1A	0.0635130721950182	0.294543162831726	0.217	0.05	1
KLF5	0.0653145054802253	0.262651845751127	0.952	0.85	1
KDR	0.0658203334040263	0.26167901543328	0.337	0.15	1
HSPA8	0.0658584004139817	0.260437550345215	0.807	0.5	1
TM9SF3	0.0659383345318331	0.250868099329065	0.663	0.4	1
DNAJC3	0.065955374969151	0.250868099329065	0.602	0.5	1
GRINA	0.0664694487294554	0.250868099329065	0.398	0.2	1
ABCA13	0.0666216431455959	-0.291706222751506	0.542	0.6	1
STOM	0.0676731482553474	0.329430421832167	0.398	0.2	1
CALM1	0.0695618246529576	0.271094844819203	0.867	0.85	1
MIA3	0.0698503273246682	0.255855640840104	0.422	0.25	1
TSC22D1	0.0715465964443132	0.326911528812683	0.807	0.7	1
SCNN1B	0.071885308772007	-0.25106857701968	0.783	0.95	1
HES4	0.0747417566023216	-0.252175383994871	0.831	1	1
HSPA5	0.0769691435602247	0.314946956013587	0.892	0.7	1
ADM	0.0780433477071993	0.308931900283826	0.265	0.15	1
GPX2	0.0785445212573245	-0.416869365705512	0.072	0.15	1
CYP4X1	0.0795769436671905	0.255322449678445	0.542	0.35	1
IL1R1	0.0801531716100538	0.2714873865318	0.482	0.25	1
CXCL8	0.0805320679421665	0.632723341798095	0.675	0.5	1
SELK	0.0806426487641851	0.259451843020456	0.578	0.3	1
WSB1	0.0849334901479456	0.266868440675506	0.554	0.4	1
CXCL6	0.0850072042331882	-0.377804599029004	0.916	0.9	1
ERRFI1	0.0869288733423261	0.267555018114079	0.422	0.15	1
SEC11C	0.0884302094112671	0.304112613847877	0.675	0.55	1
CXCL1	0.0899967685083525	-0.453870829394666	0.916	0.9	1
MS4A8	0.0908852298678692	0.326091520566652	0.675	0.45	1
EIF5A	0.0913894619419548	0.254537828218027	0.639	0.45	1
S100P	0.091538920798162	-0.308747688606358	0.988	1	1
F3	0.0916580078608375	-0.318284845481857	0.831	0.9	1
EFNA1	0.096774503575106	0.284568017774907	0.566	0.3	1
CLDN22	0.101933383309958	-0.268926194419686	0.193	0.5	1
DUSP2	0.102236937481882	-0.40905343360256	0.096	0.3	1
BPIFA1	0.10268057869951	-1.09916797930166	0.482	0.7	1
MYADM	0.104092239456807	0.255855640840104	0.361	0.25	1
ARG2	0.10981721171732	0.274035158610599	0.289	0.2	1
TIMP1	0.112587357259225	0.278962380225102	0.892	0.9	1
PLAC8	0.114658376572478	-0.268143109023365	0.675	0.85	1
TUBA1C	0.116251923396966	0.255322449678445	0.47	0.3	1
H1F0	0.117860206563011	-0.255067539142734	0.542	0.6	1
JUNB	0.131273275683675	-0.324496045574497	0.434	0.6	1
PSCA	0.133968094732439	-0.429978803149229	0.855	0.95	1
HES1	0.146788380335433	-0.291706222751506	0.53	0.7	1
ADIRF	0.148607178002372	0.272944051028264	0.663	0.45	1
AQP5	0.150896975302844	0.263742188538275	0.976	0.95	1
CLDN4	0.156577247051205	-0.272624214867657	0.892	0.85	1
CD74	0.156858235681158	-0.263910098752749	1	1	1
FOS	0.163494854032196	-0.359443075651732	0.795	0.8	1
SCGB1A1	0.168322147062282	-0.499802012809742	0.964	0.9	1
IFI27	0.17238199192416	0.481793791085329	0.313	0.25	1
FMO2	0.185959516434829	0.265272780531613	0.783	0.6	1
SOX4	0.192944335700083	-0.264327524108044	0.759	0.75	1
CLCA2	0.193705240147624	-0.371898284469081	0.386	0.8	1
SERPINB2	0.216139148037261	0.537991980306681	0.181	0.2	1
MT1X	0.230701763924247	0.329610585781848	0.771	0.6	1
GSTA2	0.231764076573927	-0.479501791721489	0.217	0.55	1
CEACAM5	0.259023606971333	0.299658263498497	0.41	0.25	1
BPIFB2	0.263388422097669	0.26637228586503	0.169	0.15	1
SCGB3A1	0.281355874225412	0.363699625213922	1	0.9	1
BPIFB1	0.293647263723674	-0.252808745023259	1	1	1
FGFBP1	0.312368792380387	0.328862884927035	0.47	0.45	1
UPK1B	0.362832634145748	-0.291159625306905	0.349	0.45	1
S100A2	0.36968537686582	0.345120637575254	0.639	0.4	1
KRT4	0.380001264384146	-0.263195519710701	0.398	0.45	1
NR4A1	0.385657949755717	-0.259957524436926	0.434	0.65	1
C15orf48	0.405750440025519	0.29589178070302	0.47	0.5	1
MUC5AC	0.496237134249285	0.32033255771464	0.627	0.65	1
NTS	0.523594463949019	0.293688096511993	0.145	0.15	1
SERPINA3	0.529120304002844	0.28396804775541	0.253	0.2	1
SFTPB	0.619427608694408	0.459419723106152	0.265	0.05	1
VIM	0.995300626521675	0.779656423469228	0.337	0	1
EDN2	0.99536511770248	0.63740519755171	0.217	0	1
TMEM176B	0.995455124876282	0.471508520425156	0.277	0	1
CYP24A1	0.995512168080031	0.385180436936659	0.241	0	1
ICAM1	0.995524254339116	0.368651134985448	0.229	0	1
TXNDC12	0.995530544711833	0.360282885314932	0.398	0	1
FAM50A	0.995543667476691	0.343333327001158	0.386	0	1
PMEPA1	0.995550521296075	0.334749583309767	0.337	0	1
GLIS3	0.995550521296834	0.334749583309767	0.325	0	1
UPK3B	0.99555758603917	0.326091520566652	0.301	0	1
DRAP1	0.995564875089463	0.317357840597898	0.325	0	1
DNAJB9	0.995564875096536	0.317357840597898	0.289	0	1
TPPP3	0.995564875201005	0.317357840597898	0.145	0	1
ANKRD37	0.995580186493416	0.299658263498497	0.289	0	1
CNPPD1	0.995588242965667	0.290689593515736	0.313	0	1
ATP13A1	0.995596592466581	0.281639757995818	0.289	0	1
SERTAD4-AS1	0.995596592466601	0.281639757995818	0.289	0	1
WDR26	0.995596592466602	0.281639757995818	0.301	0	1
NAA50	0.995596592466602	0.281639757995818	0.313	0	1
SFTPA1	0.995596592591729	0.281639757995818	0.133	0	1
TRIM47	0.995605257116997	0.272507274432546	0.277	0	1
IFT57	0.995605257122526	0.272507274432546	0.253	0	1
MRPS30	0.995614261643644	0.263290619327622	0.277	0	1
UFSP2	0.995614261643646	0.263290619327622	0.265	0	1
VOPP1	0.995614261643655	0.263290619327622	0.277	0	1
HSDL2	0.995614261643665	0.263290619327622	0.277	0	1
PPP2R5E	0.995614261643667	0.263290619327622	0.277	0	1
DNAH5	0.995614261644198	0.263290619327622	0.265	0	1
SPAG1	0.995614261644539	0.263290619327622	0.253	0	1
ARL2	0.995623633802698	0.253988226665308	0.277	0	1
PSMD12	0.995623633802698	0.253988226665308	0.289	0	1
FGD5-AS1	0.995623633804896	0.253988226665308	0.241	0	1
ODF3B	0.995623633813929	0.253988226665308	0.229	0	1
LGALS7	0.995623633846117	0.253988226665308	0.181	0	1
SCG3	0.996343248857677	-0.300104592450338	0	0.25	1
SCGB3A2	0.997067597553026	0.578371665967517	0.12	0	1
C20orf85	0.99714987721716	0.360282885314932	0.108	0	1
TNFAIP3	0.997189937555346	0.281639757995818	0.12	0	1
TF	0.997200654545523	0.263290619327622	0.12	0	1
C9orf24	0.997206339096649	0.253988226665308	0.12	0	1
