## Supplementary material for "Single-cell RNA-sequencing reveals profibrotic roles of distinct epithelial and mesenchymal lineages in pulmonary fibrosis": MUC5B+_disease_vs_control_.csv

	p_val	avg_logFC	pct.1	pct.2	p_val_adj
CRIP1	2.15639156413493e-85	1.32119303720973	0.774	0.27	5.6879140287187e-81
MT-CO3	1.48934506469239e-71	0.770903863934219	0.988	0.982	3.92844547713911e-67
SEPW1	2.74632753438628e-68	0.840688586229016	0.878	0.52	7.24398813745068e-64
S100A6	1.08490432354829e-62	0.659253232536643	1	1	2.86165213422333e-58
TAGLN2	5.6704112727309e-61	0.839809289261655	0.828	0.381	1.49568438140823e-56
MT3	1.72708275217391e-56	-0.782175068345753	0.059	0.352	4.55552617540912e-52
MMP7	4.85711533625069e-53	1.33497609448179	0.77	0.48	1.28116131224285e-48
MSLN	1.57173394015813e-45	1.01976304386886	0.581	0.203	4.1457626139551e-41
MIF	5.83001548401406e-45	0.571506410098592	0.958	0.904	1.53778318421839e-40
NPC2	6.193014662535e-43	0.759935781223542	0.863	0.737	1.63353147753686e-38
CD63	2.93483752021091e-42	0.496290055082766	0.971	0.922	7.74122092706032e-38
ALDH1A1	5.82429125207791e-42	-0.529728743273354	0.761	0.936	1.53627330356059e-37
S100A10	7.97807306564211e-42	0.981273337641057	0.628	0.242	2.10437633252442e-37
EZR	4.13353675869603e-40	0.636030318483277	0.892	0.712	1.09030299084125e-35
VIM	4.58140576992216e-40	0.997806301822392	0.57	0.253	1.20843739993237e-35
SAT1	3.19601931402441e-36	0.589337739148721	0.992	0.979	8.43014014460219e-32
LAG3	1.32000271724553e-35	-0.356419769087263	0.102	0.359	3.48177116727854e-31
MT-CYB	4.48940051656574e-35	0.521366760283604	0.987	0.982	1.18416917425455e-30
CYP2F1	4.6002659878964e-35	-0.746939089033828	0.637	0.854	1.21341215962743e-30
DUSP23	4.67105560731345e-35	0.648104279379799	0.792	0.495	1.23208433754107e-30
CRIP2	1.67677932521046e-34	0.5587405987632	0.72	0.381	4.42284082610764e-30
CEACAM6	6.42849501907675e-33	0.649623058662216	0.921	0.868	1.69564413118187e-28
FABP5	8.35183896219541e-33	-1.0903748271245	0.328	0.662	2.20296456305828e-28
MT-CO1	1.46626842119735e-32	0.513519725178875	0.989	0.986	3.86757621459226e-28
S100A2	1.84300465462219e-32	1.10545617393575	0.475	0.249	4.86129337749695e-28
SERPINB1	1.650394943917e-31	0.620912606830821	0.576	0.246	4.35324674356986e-27
LY6E	3.56012543871419e-31	0.449851064045762	0.974	0.964	9.39054286969642e-27
COX6A1	1.63347233978013e-30	0.463065565761117	0.925	0.804	4.30860999063805e-26
PTGFR	2.36320614022457e-29	-0.270464763065175	0.095	0.356	6.23342883607035e-25
HSP90AA1	4.09488364889861e-29	0.498856875451315	0.896	0.73	1.08010746006999e-24
SPINT2	3.24942270099615e-28	0.387603465161099	0.954	0.915	8.57100225841754e-24
SULT2B1	1.34160187004472e-27	-0.353860527465245	0.452	0.623	3.53874325261697e-23
ANXA1	2.48711912971136e-27	0.655068991376267	0.821	0.648	6.56027412843966e-23
PSAP	2.84556745890149e-27	0.489289454738238	0.678	0.374	7.50575328634445e-23
ITM2B	2.09322224060242e-26	0.373245408333056	0.986	0.954	5.521292304037e-22
MT-ND4	2.51449959139823e-26	0.477042629446251	0.987	0.964	6.6324955722311e-22
KLK14	2.92065493846191e-26	-0.331050159709504	0.081	0.302	7.70381153118098e-22
GPX4	3.06643811093274e-26	0.461632854364451	0.877	0.733	8.0883438052073e-22
ATP6V0B	3.15228480663059e-26	0.454166132645924	0.602	0.267	8.31478163444951e-22
LYNX1	3.99681497716573e-26	0.695139152878733	0.335	0.103	1.05423988652701e-21
HIST1H4C	5.61692946956892e-26	-0.362032633176237	0.344	0.53	1.48157748618819e-21
FCGBP	1.1587081648935e-25	-1.36774299276639	0.151	0.573	3.05632452653958e-21
CCNO	1.22150334446403e-25	-0.485831530558496	0.397	0.655	3.22195937169276e-21
SERPINA1	1.47058513989194e-25	0.594837975270921	0.631	0.313	3.87896242349297e-21
C3	1.87219507268823e-25	-0.556590113047713	0.767	0.897	4.93828894322975e-21
MYL6	3.17433382310285e-25	0.416941315221104	0.966	0.925	8.3729403251984e-21
ADH1C	3.23134260512098e-25	-0.523108678722313	0.253	0.438	8.52331238952762e-21
PPIB	4.05976383908544e-25	0.453005555949646	0.91	0.829	1.07084390783557e-20
TMEM59	4.19427985314818e-25	0.368370264412195	0.943	0.915	1.10632519686489e-20
OST4	7.66765977825379e-25	0.392844724265604	0.88	0.786	2.02249861971e-20
CTSB	1.02864176728653e-24	0.461276689574635	0.811	0.609	2.71324838957167e-20
CALM1	1.33345955635477e-24	0.442367881226228	0.758	0.505	3.51726627179697e-20
MT-ND3	1.49304219238269e-24	0.467005551076078	0.988	0.982	3.93819739084782e-20
PTTG1IP	2.58259610088504e-24	0.451369214752074	0.617	0.342	6.81211373530446e-20
CAPN13	4.91225228353509e-24	0.511406118246863	0.501	0.235	1.29570478482805e-19
MUC16	5.67300371971291e-24	0.594393480278688	0.572	0.274	1.49636819114868e-19
SLC34A2	8.67501653487529e-24	0.611875940192411	0.671	0.402	2.28820911140405e-19
NEAT1	2.50140001395975e-23	0.570986497408598	0.921	0.762	6.59794281682164e-19
RNASEK	5.11422064373969e-23	0.409255731097715	0.622	0.302	1.34897797919922e-18
PI3	5.98354723008692e-23	-0.505254281983492	0.15	0.416	1.57828025288003e-18
SYNGR2	8.12777099805959e-23	0.402073449135098	0.784	0.577	2.14386215615818e-18
ADRA2A	1.31310233653722e-22	-0.279218289841048	0.072	0.274	3.46357003308422e-18
CIB1	2.34909710549426e-22	0.396889441181924	0.735	0.505	6.19621343516222e-18
CD9	3.75257412792061e-22	0.47263089252934	0.952	0.907	9.89816477721621e-18
CHP2	5.96709634940338e-22	-0.311281739353916	0.173	0.406	1.57394100408213e-17
CYP4B1	7.0053518954258e-22	-0.412327366165038	0.795	0.875	1.84780166945646e-17
HSPA1A	7.33373837156069e-22	0.573741825809093	0.427	0.149	1.93442017026656e-17
LY6D	8.21165196307656e-22	0.696106893655408	0.249	0.043	2.1659874383007e-17
ATP6V0E1	8.389826459858e-22	0.390289808661911	0.7	0.445	2.21298452531674e-17
CST3	1.19683335064894e-21	0.280820761083724	0.996	1	3.15688732900672e-17
S100A11	1.35080890650723e-21	0.404550337102781	0.987	0.968	3.56302865269413e-17
ANXA2	1.64963686580346e-21	0.424773743466355	0.955	0.922	4.35124716092978e-17
KRTCAP2	1.67287485142482e-21	0.365603581705564	0.856	0.73	4.41254199560324e-17
POLR2L	6.93287579343384e-21	0.362808849092623	0.878	0.822	1.82868464803404e-16
MUC5B	7.5538919617271e-21	0.721783739166283	0.809	0.722	1.99249008274476e-16
CFL1	8.88269550020209e-21	0.377390000257182	0.867	0.754	2.34298859208831e-16
CP	2.06498463242118e-20	0.431943134709977	0.904	0.797	5.44680996493734e-16
EFEMP1	2.35998925219077e-20	-0.272781251585528	0.283	0.512	6.22494365050358e-16
CD24	2.41162630991189e-20	0.549043776255811	0.487	0.214	6.3611467176546e-16
COX5B	2.71996149340989e-20	0.349986364443084	0.882	0.769	7.17444243116727e-16
CYP2J2	3.41914753842015e-20	-0.253870322585645	0.267	0.463	9.01868546209082e-16
EPAS1	3.77835709558182e-20	-0.348580489114501	0.387	0.601	9.96617251101618e-16
SSR4	6.85244749800458e-20	0.364579993639034	0.971	0.954	1.80747007654867e-15
NRP2	1.24115622186871e-19	0.382434816144211	0.412	0.132	3.2737977664231e-15
TSPO	1.27021480306177e-19	0.402950635424137	0.649	0.367	3.35044558603603e-15
CTSC	1.39682223396974e-19	-0.433879171927856	0.711	0.872	3.68439800654197e-15
SYT8	1.74940285172175e-19	0.505337408183468	0.282	0.05	4.61439990198646e-15
EFHD1	1.76138986692584e-19	-0.260770907598146	0.197	0.413	4.6460180519903e-15
S100A4	1.77459338964456e-19	0.641965332652906	0.482	0.242	4.68084498386545e-15
CALR	1.84419672620704e-19	0.419469946408915	0.737	0.555	4.86443770471632e-15
LMNA	2.1386305328617e-19	0.443299330628376	0.6	0.331	5.6410657565293e-15
FKBP2	2.69618621540176e-19	0.356328698494958	0.798	0.637	7.11173038036521e-15
TIMP1	2.77666928043462e-19	0.404244706678821	0.822	0.641	7.32402056100238e-15
HSP90AB1	3.0136429462538e-19	0.38286928108433	0.822	0.733	7.94908599933366e-15
HP	3.34024631039432e-19	1.1297693808255	0.184	0.039	8.81056769292711e-15
TMEM176A	6.28289836742152e-19	0.397444016428356	0.397	0.153	1.65724010237477e-14
HES4	8.55392246659319e-19	-0.319707883105569	0.587	0.783	2.25626812901329e-14
DYNLL1	9.67925536872215e-19	0.385568663972518	0.664	0.402	2.55309718860784e-14
TMSB10	9.68979422281865e-19	0.41126764304318	0.98	0.982	2.55587702215287e-14
PFN1	1.08956372554525e-18	0.342476399691847	0.923	0.847	2.87394223887071e-14
CSTB	1.0914126773828e-18	0.407285431705047	0.908	0.808	2.87881921913262e-14
KLK11	1.10787359181363e-18	-0.454028012242991	0.75	0.94	2.92223817312681e-14
ALPL	1.37863112465877e-18	-0.361954242398169	0.11	0.359	3.63641531751244e-14
HSP90B1	1.68747075037485e-18	0.418135365806278	0.741	0.594	4.45104159826374e-14
CTSD	1.72275093461998e-18	0.414559185515918	0.819	0.641	4.54410014024713e-14
TCEB2	1.74335883101204e-18	0.340932209658398	0.882	0.786	4.59845758856045e-14
ATP6V0C	2.33949613669966e-18	0.365254087403208	0.665	0.427	6.1708889597727e-14
UQCR11	2.68397407318259e-18	0.335044221062424	0.848	0.744	7.07951841283371e-14
COX7A2	2.85698699495207e-18	0.353607451152299	0.835	0.726	7.53587459658506e-14
EPHX1	3.43983204004387e-18	-0.325572194764701	0.823	0.915	9.07324497202371e-14
KRT8	4.44727378807924e-18	0.497898562009503	0.825	0.655	1.17305740708166e-13
MS4A8	7.06478973606139e-18	0.41318771178291	0.435	0.192	1.86347958868091e-13
CUTA	1.86308356613168e-17	0.315668050875009	0.759	0.598	4.91425552238554e-13
FXYD3	2.67134920002099e-17	0.331532981825251	0.912	0.833	7.04621778489538e-13
UQCRQ	3.05472417201271e-17	0.323836010467176	0.853	0.758	8.05744594851793e-13
MT-CO2	3.06411267228519e-17	0.357414395812667	0.989	0.986	8.08220999568663e-13
CNIH4	4.07264614405683e-17	0.321056470980174	0.377	0.1	1.07424187341787e-12
TMEM176B	7.96942332950697e-17	0.343914701767251	0.398	0.146	2.10209479162405e-12
RP11-355F16.1	8.87076027231238e-17	-0.293738451272147	0.229	0.431	2.33984043702784e-12
IGFBP4	9.10964768390704e-17	0.338310256705639	0.373	0.117	2.40285176958416e-12
PKM	1.1156153451947e-16	0.348001881796476	0.819	0.694	2.94265859602006e-12
AGR2	1.2448444389636e-16	0.512393185268671	0.974	0.982	3.28352617665428e-12
GABARAP	1.4603094173221e-16	0.31473333689587	0.902	0.833	3.85185815007049e-12
SERF2	1.4851149804086e-16	0.280356901321813	0.986	0.993	3.91728778382377e-12
CYBA	1.69343853267223e-16	0.364874597374863	0.777	0.584	4.46678281762955e-12
TXN	2.24206683159506e-16	0.436703000982583	0.901	0.847	5.9138996816983e-12
NR4A1	2.66318675861986e-16	-0.572974023569454	0.382	0.637	7.02468771321162e-12
ST6GAL1	3.38713543182388e-16	0.392593829928577	0.537	0.338	8.93424712852184e-12
BCAP31	3.50203004758776e-16	0.310861371656739	0.595	0.384	9.23730465652224e-12
GPRC5A	3.54795427310278e-16	0.411685420541725	0.658	0.459	9.3584389861632e-12
ACTB	3.99099549818005e-16	0.355148487509714	0.993	0.996	1.05270488255495e-11
RPL36A	6.52381094251984e-16	-0.320932712014093	0.625	0.786	1.72078561230846e-11
ARPC1B	7.16459797924492e-16	0.327121332140508	0.481	0.221	1.88980600898543e-11
CTNNB1	9.73719954439787e-16	0.314913567255833	0.479	0.235	2.56838112382583e-11
C4orf48	1.05082229481284e-15	0.331427148534226	0.308	0.082	2.77175396702783e-11
CHCHD2	1.16745350474669e-15	0.311796282375642	0.889	0.815	3.07939210947034e-11
TSPAN3	1.16940357049063e-15	0.332708561850941	0.768	0.626	3.08453579788313e-11
RABAC1	1.28521139219624e-15	0.32002852290034	0.725	0.559	3.39000208919603e-11
APLP2	1.63600536843427e-15	0.337062014161121	0.665	0.441	4.31529136031908e-11
PDLIM4	1.94100416189117e-15	0.293270103809375	0.359	0.114	5.11978667782035e-11
TM4SF1	2.29475595185049e-15	0.527166584124058	0.612	0.388	6.05287777419605e-11
GPX1	2.68031918311716e-15	0.389338637673604	0.731	0.505	7.06987790930812e-11
RHOA	2.75793507680914e-15	0.313740750657832	0.789	0.648	7.27460535209948e-11
AGR3	3.74343037329198e-15	0.449245224822565	0.668	0.47	9.87404629563226e-11
ARL6IP5	4.89348611181407e-15	0.311472330391416	0.49	0.246	1.2907548317132e-10
SRP14	5.36545942334093e-15	0.289037449980936	0.922	0.875	1.41524723209464e-10
DAD1	5.71479906853567e-15	0.299643173130547	0.691	0.548	1.50739255030765e-10
GNG5	5.81152928257698e-15	0.319952372011417	0.789	0.669	1.53290707886533e-10
HSPB1	6.7058702054518e-15	0.39012299578101	0.846	0.737	1.76880738409202e-10
IER2	9.2989225084412e-15	-0.433947784916322	0.493	0.708	2.45277679005154e-10
SKP1	1.02594599972655e-14	0.287572034512194	0.874	0.783	2.70613776347872e-10
C19orf33	1.38639639031949e-14	0.341445662663926	0.904	0.843	3.65689775874572e-10
PTMA	2.07585467682943e-14	0.272424395357011	0.995	0.993	5.47548188107299e-10
WDR83OS	2.26363457358368e-14	0.289251746160943	0.758	0.623	5.97078891474168e-10
TXNDC17	2.62011479533698e-14	0.304718063369526	0.514	0.278	6.91107679566035e-10
LDHA	2.63638038107158e-14	0.311492723998772	0.663	0.477	6.95398053115251e-10
NDUFS8	2.726635101928e-14	0.286499725903036	0.625	0.434	7.19204540835549e-10
PDIA3	2.8329547642487e-14	0.342362360658209	0.773	0.712	7.4724847816588e-10
OCIAD2	3.20764685198219e-14	0.297072906927696	0.527	0.317	8.46081010147343e-10
SH3BGRL3	3.66036987806134e-14	0.328500194597748	0.583	0.317	9.6549576273624e-10
CLTB	3.71260002989707e-14	0.294690588319759	0.474	0.242	9.7927250988595e-10
PDZK1IP1	3.80324395378228e-14	0.361249024191612	0.553	0.381	1.00318165768915e-09
SPCS1	3.80804004507229e-14	0.285314918607159	0.717	0.559	1.00444672268872e-09
ADIRF	4.22676718325369e-14	0.392554789899133	0.712	0.591	1.11489437992683e-09
MYL12B	4.30979207242304e-14	0.296884872203396	0.906	0.868	1.13679385494303e-09
C8orf4	4.81140725258745e-14	0.417985321613293	0.405	0.146	1.26910489101499e-09
TPI1	5.19599815315293e-14	0.317856468249503	0.784	0.598	1.37054843285715e-09
MGST3	6.05202360540331e-14	0.286324462378111	0.486	0.256	1.59634226639723e-09
UBL5	8.96197910016025e-14	0.278533144273644	0.847	0.751	2.36390122724927e-09
CD99	9.04266012213891e-14	0.296851429736141	0.543	0.285	2.38518246041658e-09
TPM4	9.72827776319297e-14	0.302463545764669	0.573	0.363	2.56602782559741e-09
TRMT112	1.04509544872994e-13	0.286792637786311	0.51	0.281	2.75664826511496e-09
TMBIM6	1.13052171621682e-13	0.26560588648297	0.936	0.904	2.98197713086511e-09
REEP5	1.82226176494273e-13	0.276893608715891	0.629	0.434	4.80657985738944e-09
SCPEP1	1.99342392006153e-13	0.30131270989519	0.578	0.381	5.2580542739463e-09
TMSB4X	2.00168961745868e-13	0.395337903672059	0.941	0.904	5.27985670397075e-09
IFITM2	2.21907636359065e-13	0.386455826936418	0.717	0.637	5.85325772424306e-09
CCND1	3.05913353814623e-13	0.379456644232574	0.595	0.409	8.06907653356831e-09
ODF2L	3.22561171318224e-13	-0.264774681199053	0.33	0.491	8.5081960158608e-09
ATP5E	3.4481169646052e-13	0.261513759147958	0.959	0.964	9.09509811753914e-09
MT-ND2	3.46146970995557e-13	0.341458564036906	0.977	0.954	9.1303186539498e-09
RPL41	4.54597728882903e-13	0.275113849820733	0.98	0.968	1.19909242947443e-08
FAM96B	5.68973128968329e-13	0.264749884136364	0.413	0.192	1.50078042227976e-08
PERP	6.71291030162541e-13	0.312845102361618	0.839	0.73	1.77066435025974e-08
HSPE1	6.95958094490885e-13	0.293016395425475	0.594	0.409	1.83572866583861e-08
SPINT1	7.22487739825168e-13	0.289003120390161	0.795	0.751	1.90570591133685e-08
LCN2	7.77416105961666e-13	-0.520139915082101	0.947	0.975	2.05059046269509e-08
MUC1	7.97107187394541e-13	0.285037789569018	0.926	0.822	2.10252962819058e-08
ROMO1	8.28485591629131e-13	0.277193496389011	0.756	0.591	2.18529644504016e-08
COX14	8.70638323046779e-13	0.268064796491608	0.524	0.331	2.29648270470049e-08
MYL12A	9.2743058977093e-13	0.29168034156179	0.77	0.658	2.44628366663878e-08
HSBP1	1.08767706750131e-12	0.282957574009702	0.671	0.548	2.8689658009482e-08
MYDGF	1.13149430864272e-12	0.301768685790224	0.578	0.445	2.98454253790691e-08
CEACAM5	1.26485694154685e-12	0.357787996023632	0.184	0.036	3.33631315471814e-08
SHFM1	1.35605140691289e-12	0.276118168475001	0.695	0.527	3.57685679601413e-08
LYZ	1.52737929945307e-12	-0.295937220847526	0.099	0.253	4.02876837816736e-08
FKBP11	1.55648682375408e-12	0.289044415733812	0.398	0.214	4.10554529501613e-08
LAMB3	1.84899418286138e-12	0.250711478130939	0.27	0.071	4.87709195613347e-08
NDUFS5	1.91817180399675e-12	0.276140125505094	0.742	0.605	5.05956176740224e-08
FHL2	2.47893671936205e-12	0.255412878262107	0.383	0.171	6.53869138466127e-08
TNFRSF12A	2.54250784688327e-12	0.329502382547149	0.283	0.125	6.70637294772401e-08
LAPTM4A	2.84714251695644e-12	0.27129057289226	0.751	0.633	7.50990781697601e-08
HSPA5	3.96720802738462e-12	0.340602372782489	0.621	0.47	1.04643046138324e-07
ABHD2	4.03132048240895e-12	0.263761120129579	0.349	0.128	1.06334140364501e-07
C11orf31	4.16008094385888e-12	0.267654143789121	0.625	0.466	1.09730455056166e-07
DDIT4	4.5589500881954e-12	0.462681194569743	0.742	0.644	1.2025142647633e-07
GNB2	5.05842930507243e-12	0.263200465414889	0.568	0.374	1.33426189779895e-07
MT1X	6.32299655330662e-12	0.487837140642213	0.593	0.302	1.66781680086569e-07
AKR1C1	7.42046460206056e-12	-0.328996067922566	0.794	0.883	1.95729594808551e-07
NNMT	7.69171545586285e-12	0.303994468466716	0.222	0.057	2.02884378579294e-07
C4orf3	7.88629052028755e-12	0.258497865227161	0.573	0.377	2.08016685053625e-07
TMEM50A	1.00722572988243e-11	0.257272904566461	0.586	0.406	2.65675930771087e-07
UQCC2	1.25275086563479e-11	0.256124135302076	0.521	0.31	3.30438095828489e-07
S100A13	1.32656551271163e-11	0.260983415254927	0.727	0.587	3.49908185287945e-07
CLU	1.36739365402288e-11	0.427822485747541	0.929	0.833	3.60677424121615e-07
SDC1	1.43447169030341e-11	0.26988466313505	0.557	0.367	3.78370597751332e-07
RAC1	1.44669175572228e-11	0.276674703133647	0.786	0.655	3.81593884406865e-07
SFTA2	1.51647200993704e-11	0.324322745655506	0.218	0.032	3.99999822061093e-07
PDLIM1	1.56357473922274e-11	0.274279029580336	0.643	0.527	4.12424108964781e-07
RPS26	1.78044454564249e-11	-0.289442726810346	0.968	0.979	4.69627857804119e-07
EGR1	1.87740869235464e-11	-0.47591476372856	0.335	0.591	4.95204090782384e-07
NME2	2.06420386909665e-11	0.250816367831874	0.907	0.893	5.44475054551623e-07
MT-ND5	2.07261540588918e-11	0.312724266195307	0.977	0.961	5.46693765611389e-07
IFITM3	2.16131646660959e-11	0.332048784661063	0.921	0.868	5.70090444397611e-07
CANX	2.18082260133185e-11	0.273783583254214	0.623	0.466	5.75235577553302e-07
GRN	2.21848184301921e-11	0.269242839005987	0.423	0.235	5.85168955733177e-07
YWHAB	2.38053475714921e-11	0.261477455488145	0.659	0.477	6.27913652893247e-07
SEC11C	2.60223744875814e-11	0.301678240824733	0.505	0.335	6.86392171858935e-07
CD59	2.6466011682576e-11	0.26751756815207	0.805	0.758	6.98093990151307e-07
CDC42	2.65933357419731e-11	0.254576677139185	0.543	0.352	7.01452416866025e-07
KRT18	2.72070188239145e-11	0.309658824457432	0.926	0.89	7.17639535518393e-07
PRDX2	3.00523868864694e-11	0.255757317470617	0.718	0.616	7.92691808904403e-07
CMTM7	3.04086959028318e-11	0.251799050080625	0.435	0.242	8.02090171828993e-07
IGFBP3	3.21470704095257e-11	0.429294115464316	0.412	0.299	8.47943276192059e-07
EDN2	3.28606663440943e-11	0.432952957617786	0.127	0.014	8.66765796158175e-07
CLIC1	3.92542625522591e-11	0.261983981089354	0.8	0.651	1.03540968334094e-06
TMEM258	3.93727486676744e-11	0.255841821169045	0.807	0.762	1.03853499160725e-06
ARPC3	5.40109558942176e-11	0.253963030864003	0.784	0.648	1.42464698362178e-06
ACTG1	6.47067582661225e-11	0.27850572515933	0.98	0.961	1.70677016278551e-06
HSPA1B	1.23081274166617e-10	0.305441783321505	0.304	0.128	3.24651476869286e-06
MUC4	1.56649705905089e-10	0.32146854885543	0.642	0.52	4.13194929265854e-06
PAM	1.98482009990074e-10	0.260286276443023	0.607	0.452	5.23535997750819e-06
KRT23	1.98797466416393e-10	0.284926404596276	0.164	0.028	5.2436807716652e-06
RPS27L	2.06340675274496e-10	0.30700121966434	0.703	0.527	5.44264799171538e-06
PPIA	2.10491392290661e-10	0.2557003312782	0.961	0.95	5.55213145445075e-06
CFD	2.36193395951106e-10	0.291158477867403	0.187	0.071	6.23007320500233e-06
KLK10	3.65309981946975e-10	-0.412419094951745	0.424	0.715	9.63578139381535e-06
JUNB	4.39213791136017e-10	-0.338715829661783	0.579	0.712	1.15851421687947e-05
CRISP3	6.92193309082613e-10	-0.542368521346145	0.062	0.31	1.82579829136721e-05
SCGB1A1	9.92002509076864e-10	-0.696112360983721	0.904	0.979	2.61660501819205e-05
HLA-DRB5	1.05249014627306e-09	0.384027724344411	0.546	0.505	2.77615325882444e-05
HSPA8	1.05612342765651e-09	0.268671855741888	0.586	0.452	2.78573676512957e-05
CD81	1.15289599638181e-09	0.253751075726238	0.591	0.427	3.0409937696563e-05
BHLHE40	1.28128944417489e-09	0.315889554053848	0.488	0.377	3.3796571669001e-05
PHLDA2	1.47452783519442e-09	0.292315708549974	0.385	0.203	3.88936207089233e-05
AQP5	2.04701048623201e-09	0.342558821400054	0.797	0.651	5.39939955953418e-05
NCOA7	2.134636594974e-09	-0.338872885390713	0.361	0.569	5.63053094656293e-05
SERPINF1	2.61245717293918e-09	-0.271028372761285	0.798	0.886	6.89087828506168e-05
C15orf48	3.80110283411539e-09	0.503822519402448	0.233	0.089	0.000100261689455462
RARRES1	5.23415137546604e-09	0.475629485921414	0.63	0.601	0.000138061210830668
MT2A	6.90085852651863e-09	-0.421321605329846	0.489	0.552	0.000182023945353982
FOLR1	7.28245640301312e-09	-0.263033950211405	0.894	0.911	0.000192089352542277
CXCL2	1.08045952330042e-08	-0.667476133232469	0.244	0.477	0.000284992808460951
UBD	4.21947929532257e-08	-0.338180055319217	0.277	0.384	0.00111297205372723
ZFP36L1	4.69184543764785e-08	0.255206893615157	0.888	0.843	0.00123756807108837
IFITM1	5.03857312401017e-08	0.332888595267385	0.706	0.637	0.00132902443292016
CXCL3	6.83466283783132e-08	-0.535015751068508	0.088	0.217	0.00180277901673477
CLDN3	7.77264590512691e-08	0.251614404494344	0.605	0.509	0.00205019081039533
TMEM45A	1.39172745840151e-07	0.264198177938606	0.806	0.765	0.00367095951702568
GSN	1.62956308263059e-07	0.266491812278672	0.704	0.562	0.00429829854305471
S100A9	2.43543809888306e-07	0.326840197494259	0.346	0.206	0.00642395507342384
FOSB	5.01624435667363e-07	0.306538198945201	0.418	0.367	0.013231347739598
IGFBP2	6.62901112280289e-07	0.278294447897596	0.401	0.192	0.0174853426386172
DUSP2	7.5921525189177e-07	-0.25160502310319	0.05	0.171	0.0200258206991492
NAPSA	8.02492977226631e-07	0.297444142116542	0.158	0.028	0.0211673572603068
HOPX	1.28302996389021e-06	0.269149638837455	0.457	0.288	0.033842481357532
APOD	1.79504506054444e-06	-0.259197343150716	0.28	0.381	0.0473479035619807
IFI27	1.98833427580144e-06	0.317329854042963	0.263	0.171	0.0524462931928147
AQP3	4.17038938830978e-06	0.25297595498954	0.826	0.779	0.110002360895447
KRT4	7.15979284678737e-06	-0.376899709345429	0.237	0.413	0.18885385591971
FGFBP1	8.55298073919022e-06	0.303701490377452	0.212	0.11	0.22560197295762
IL6	9.41947510779184e-06	-0.358426229375119	0.031	0.149	0.248457494918225
MSMB	1.75558611789438e-05	-0.791651871748734	0.415	0.651	0.463070950317001
KRT17	5.04114172380285e-05	0.455963776759315	0.202	0.139	1
CXCL6	6.97700744053084e-05	-0.283546763131955	0.441	0.52	1
GDF15	9.28124465693411e-05	0.323421613536357	0.372	0.228	1
MUC5AC	0.000226792432258869	-0.608457382619524	0.191	0.302	1
SFTPA2	0.000290097134124398	0.533325914620736	0.252	0.078	1
RNASE1	0.000332456858009437	0.278212299361261	0.814	0.797	1
SCGB3A1	0.000440859059609223	-0.261788610094078	0.987	0.986	1
SFTPA1	0.00049171873728436	0.448291070454972	0.246	0.078	1
SERPINB3	0.000672478293861733	-0.681929400355341	0.258	0.288	1
PRSS23	0.000824040255703268	-0.252243556233024	0.575	0.577	1
SAA2	0.00168162935212547	-0.376417776634068	0.436	0.63	1
LYPD2	0.0113244786431879	0.388472599280204	0.142	0.139	1
LTF	0.0173049477901373	-0.329289595874471	0.392	0.69	1
