## Supplementary material for "Single-cell RNA-sequencing reveals profibrotic roles of distinct epithelial and mesenchymal lineages in pulmonary fibrosis": Myofibroblasts_disease_vs_control_.csv

	p_val	avg_logFC	pct.1	pct.2	p_val_adj
GPX3	7.09599564477888e-68	-1.58118840945165	0.563	0.76	1.87171077122332e-63
IGFBP4	2.98443321120212e-61	1.49657488472958	0.83	0.337	7.87203948118783e-57
RPS21	9.64539513425636e-43	-0.61919069267387	0.963	0.99	2.5441658745628e-38
CYP4B1	1.02678380138906e-41	-1.31973749486404	0.028	0.362	2.70834763292392e-37
RPL37	5.52140766281369e-39	-0.617109330038057	0.986	0.99	1.45638169922037e-34
LMNA	1.01405146895997e-36	0.897009275716906	0.892	0.709	2.67476355967571e-32
RPL36A	4.63672822163694e-36	-0.727041733526889	0.505	0.745	1.22302980302117e-31
THY1	2.15671327517541e-35	0.969790821293112	0.694	0.245	5.68876260593017e-31
RPL37A	3.99852697285232e-34	-0.561763610115334	0.974	0.99	1.05469145962926e-29
GLUL	2.57690435275592e-33	-0.718213793806026	0.691	0.796	6.79710061126428e-29
COL14A1	1.83449097507619e-31	0.949696826716874	0.645	0.26	4.83883684495848e-27
CFH	8.40554963268291e-30	0.815603528329863	0.863	0.617	2.21713182661277e-25
GEM	1.37659505898793e-29	0.949743105205986	0.671	0.301	3.63104478709245e-25
ALDH1A1	3.05921948562327e-29	-0.771302811210172	0.358	0.495	8.0693032372285e-25
MAOA	8.87503741083458e-29	-0.564969366958221	0.166	0.398	2.34096861785584e-24
COL8A1	1.29232977709476e-28	0.891845128106985	0.737	0.418	3.40877825304286e-24
LTBP1	1.35090179284899e-28	0.715414186046168	0.77	0.439	3.56327365899777e-24
FIBIN	1.75809402257372e-27	-0.725340329458439	0.241	0.556	4.63732460334269e-23
RPS18	2.85263239428526e-27	-0.515625514836997	0.991	0.995	7.52438846640624e-23
CCL2	5.70369578703723e-26	1.60392189136118	0.661	0.23	1.50446383774681e-21
RPLP0	9.08239709665952e-26	-0.503074786710681	0.994	1	2.39566388218588e-21
TIMP1	1.25924705631352e-25	0.877931891482568	0.993	0.959	3.32151596043817e-21
RPL36	1.74947846825443e-25	-0.5001105322238	0.978	0.985	4.6145993557147e-21
RPS29	2.53245955634932e-25	-0.536083357406582	0.893	0.964	6.67986857178261e-21
ACTG1	6.55974209067163e-25	-0.512874523282849	0.995	1	1.73026317125646e-20
LITAF	2.99813768257032e-24	0.706703599998895	0.776	0.571	7.90818776531573e-20
EMP1	7.24779554553064e-24	0.819436279592249	0.658	0.408	1.91175103104462e-19
SUN2	7.57935624473699e-24	-0.485633429007399	0.203	0.403	1.99920679667428e-19
PDLIM3	8.3613591697803e-24	0.677405338440776	0.714	0.352	2.20547570821295e-19
RPL18A	1.5634869854428e-23	-0.434917690022826	0.993	0.995	4.12400962150248e-19
RPS27	1.77597239541198e-23	-0.494881495334329	0.991	0.99	4.68448238737818e-19
RPL14	2.29652168998129e-23	-0.413033164113162	0.995	0.985	6.05753526166364e-19
HSP90AA1	3.05017288841692e-23	0.524149565980246	0.97	0.903	8.04544102777732e-19
RPL39	3.17981177910525e-23	-0.533700277326631	0.981	0.99	8.38738952974592e-19
MMP19	4.16930983211481e-23	0.823772640007941	0.459	0.138	1.09973885441692e-18
IL32	4.19273233327953e-23	0.719704325789369	0.553	0.173	1.10591700754914e-18
GPM6B	1.46301859170084e-22	-0.587665962456466	0.246	0.459	3.85900413932932e-18
RPL38	3.29303350878117e-22	-0.431462575922833	0.894	0.959	8.6860344861121e-18
MYADM	4.29955877060175e-22	0.672805593997706	0.666	0.367	1.13409461692162e-17
WISP2	1.02811162156582e-21	-1.24940278124235	0.191	0.413	2.71185002420416e-17
CALM1	2.5934835636879e-21	0.482690115107172	0.969	0.944	6.84083159593957e-17
RHOB	2.80842625072078e-21	-0.664773922590501	0.635	0.811	7.4077859215262e-17
MGP	3.8181697255444e-21	0.74000148477143	0.964	0.959	1.00711862850685e-16
LUM	5.86216129245106e-21	0.686882085626302	0.968	0.867	1.54626228410982e-16
FOSB	6.36418309701759e-21	0.808113323487624	0.588	0.301	1.67868057550033e-16
RPL17	6.71941773730906e-21	-0.525422448247157	0.929	0.99	1.77238081657001e-16
SFRP2	1.36832812506686e-20	1.41061121946659	0.544	0.163	3.60923909548887e-16
EEF2	1.47384855019059e-20	-0.393560694937042	0.962	0.99	3.88757032083771e-16
RPS28	1.52543388131988e-20	-0.433592227480102	0.992	0.99	4.02363694875746e-16
RPL23A	2.03630649662473e-20	-0.36890773338702	0.983	0.99	5.37116564614706e-16
IGFBP7	2.43553692894238e-20	0.783854839963269	0.91	0.77	6.42421575747131e-16
RPL26	3.00340231989896e-20	-0.442305612850792	0.985	0.995	7.92207429919749e-16
HIF3A	3.36300800636374e-20	-0.33520760477885	0.072	0.291	8.87060621838563e-16
PRDX6	3.45460796804743e-20	-0.434600493620105	0.763	0.857	9.1122194373187e-16
RPL31	3.88873398360624e-20	-0.402235687002823	0.898	0.959	1.02573136285582e-15
RBM3	4.17328414323816e-20	-0.411778463202956	0.691	0.837	1.10078715846193e-15
FILIP1L	4.55106082757781e-20	0.586382452319155	0.615	0.311	1.2004333144902e-15
ITIH5	5.13578960708087e-20	0.564846011764391	0.484	0.138	1.35466722465972e-15
RPSA	5.53862803339919e-20	-0.400208336255334	0.964	0.99	1.4609239163697e-15
NNMT	6.77396457452902e-20	0.748029015235293	0.841	0.612	1.78676863582352e-15
SCN7A	1.54477513338764e-19	-0.680406101123319	0.522	0.607	4.07465336933657e-15
CRIP2	1.60378970301002e-19	0.537413778189643	0.684	0.372	4.23031609962954e-15
RPL29	2.11605447188904e-19	-0.413001517799803	0.985	0.995	5.58151688050172e-15
RPS25	2.46203267138581e-19	-0.367264322435049	0.988	0.995	6.49410357731436e-15
RPS14	2.72112648335344e-19	-0.401207594717923	0.991	0.995	7.17751532514137e-15
DCXR	1.37002274459346e-18	-0.455890557252668	0.335	0.566	3.61370899341416e-14
TCEAL4	1.48082849389774e-18	-0.462072787982976	0.575	0.724	3.90598131835406e-14
RPL4	2.48890781685069e-18	-0.371597114513134	0.935	0.959	6.56499214850707e-14
SEPW1	9.61687587702423e-18	0.429431496462119	0.892	0.776	2.53664335008268e-13
RPL11	1.42622666221992e-17	-0.350048349974826	0.997	0.995	3.76195806693747e-13
EEF1G	1.61566280672228e-17	-0.392536333186124	0.841	0.959	4.26163378529136e-13
RPS26	2.88314329556135e-17	-0.464736179854233	0.974	0.969	7.60486707070217e-13
GNB2L1	3.08167513965527e-17	-0.34715328959207	0.991	1	8.12853451586872e-13
FHL2	3.24472234415113e-17	0.512468357037964	0.484	0.179	8.55860412716745e-13
RPS2	4.37638545780642e-17	-0.435362383303277	0.995	0.995	1.1543591922056e-12
CD63	9.16122973909431e-17	0.346575578866744	0.993	0.964	2.41645756828091e-12
AC090498.1	1.20871626247949e-16	-0.494224233636489	0.976	1	3.18823088554214e-12
C1QA	1.40964434881868e-16	-0.300379375424965	0.201	0.367	3.71821889887903e-12
PLAC9	1.73983159044334e-16	0.52085288404204	0.828	0.668	4.5891537861124e-12
UBB	1.74893535323336e-16	0.392127616298229	0.95	0.898	4.61316678122364e-12
TNXB	2.38890135622816e-16	0.568705140147455	0.582	0.245	6.30120510732301e-12
CALM2	2.60923370554441e-16	0.378680284628988	0.978	0.939	6.88237574511449e-12
COMP	2.84954771970792e-16	0.914803610826447	0.318	0.046	7.51625202027357e-12
RPL32	3.30182875328886e-16	-0.369256762424572	0.995	1	8.70923370255003e-12
LTBP2	3.36968992482934e-16	0.551308040936907	0.763	0.454	8.88823111472234e-12
CITED2	4.00129346410816e-16	-0.687009502370738	0.43	0.612	1.05542117702781e-11
SERPINE1	5.48919370057615e-16	1.19877313678805	0.509	0.281	1.44788462240097e-11
RPL34	5.59728797176882e-16	-0.397487296441571	0.993	1	1.47639664831346e-11
VCAN	1.22080262319419e-15	0.601235107171004	0.818	0.469	3.22011107919931e-11
PRELP	1.51532208940802e-15	-0.62033728736579	0.636	0.684	3.99696507523153e-11
C1QC	2.64614587681435e-15	-0.295132351927931	0.166	0.301	6.97973897927321e-11
LGALS3	2.66784382204695e-15	0.381577990031589	0.976	0.929	7.03697164941324e-11
RPL35	3.79073318090701e-15	-0.338459661926162	0.972	0.995	9.99881691127842e-11
RPS19	4.21013500644587e-15	-0.387283258179143	0.988	0.995	1.11050731065023e-10
NDRG2	4.24035731153831e-15	-0.372708935424676	0.254	0.393	1.11847904806446e-10
RPS24	6.80707625046083e-15	-0.345948030431638	0.994	0.995	1.79550250258405e-10
SSPN	7.69815223939299e-15	0.44368513240404	0.578	0.291	2.03054161618469e-10
SERPING1	9.899266444092e-15	-0.421069160020612	0.937	0.923	2.61112950995815e-10
PPIC	1.01813810137146e-14	0.441392901821101	0.702	0.352	2.68554286998751e-10
RPS15A	1.05668005881668e-14	-0.36281210884576	0.993	0.995	2.78720499114076e-10
RPS3	1.29428997606644e-14	-0.341880711417752	0.993	0.995	3.41394866987046e-10
TNFRSF12A	1.30430060560781e-14	0.63635880772715	0.484	0.214	3.44035370741171e-10
FBLN1	1.86932652183506e-14	0.541813989138088	0.894	0.801	4.93072256664434e-10
CXCL14	1.91027005253072e-14	0.87275962955843	0.245	0.046	5.03871931756027e-10
FBLN2	2.30481356291643e-14	0.545708626612205	0.619	0.327	6.07940673490466e-10
RPLP2	2.6332627029527e-14	-0.331756565087996	0.982	0.985	6.94575703157833e-10
IRS2	2.96712659866666e-14	-0.346296673227687	0.128	0.276	7.82638982930305e-10
GSTM1	3.5369251290351e-14	-0.472004818436725	0.212	0.26	9.32934741285589e-10
ROBO2	3.57574309148341e-14	0.471049611343871	0.468	0.179	9.43173755240578e-10
RPS7	4.31688125546672e-14	-0.318044174831437	0.991	0.995	1.13866376875446e-09
RPL35A	4.5621128926022e-14	-0.346332938207582	0.985	0.99	1.20334851768168e-09
DDT	5.33566129227762e-14	-0.318817071945786	0.204	0.388	1.40738737906407e-09
PHLDA1	6.57344583761897e-14	0.537295030456205	0.48	0.204	1.73387780858876e-09
COL15A1	6.59405178586502e-14	0.443348752964864	0.42	0.112	1.73931303955762e-09
RPL27	8.06606631553788e-14	-0.318607117698318	0.95	0.985	2.12758631204943e-09
SERPINF1	8.21759890133757e-14	0.524582124080097	0.843	0.648	2.16755606220581e-09
S100A10	8.34472908013957e-14	0.49978690581965	0.966	0.969	2.20108918946841e-09
MT1A	8.53351404414935e-14	0.66967905012445	0.208	0.061	2.25088499942527e-09
SERTAD1	1.23853106105441e-13	0.438846330896144	0.405	0.128	3.26687337974322e-09
RPL30	1.26417786462622e-13	-0.323730914946394	0.992	0.99	3.33452195352458e-09
TNFAIP6	1.81940845518597e-13	0.732603489976967	0.499	0.235	4.79905368224402e-09
PAM	1.91844599312435e-13	0.395119158348763	0.493	0.219	5.06028499606411e-09
STEAP1	1.94948094964182e-13	0.416717886964142	0.46	0.209	5.14214590087024e-09
ZFAS1	2.13445152257624e-13	-0.350530041594842	0.683	0.801	5.63004278109935e-09
PTGDS	2.29727364838746e-13	0.859103461827998	0.774	0.617	6.0595187023516e-09
APP	2.68495377839783e-13	0.403819114663922	0.762	0.505	7.08210258127996e-09
RPL7A	3.26436688443123e-13	-0.316651989629858	0.995	0.99	8.61042053106424e-09
EEF1B2	3.53326581496019e-13	-0.344036870850792	0.935	0.964	9.31969524012049e-09
MPST	3.70679171986103e-13	-0.309386242683075	0.201	0.362	9.77740451947743e-09
APOC1	3.75233341668454e-13	-0.410882584243039	0.325	0.551	9.89752985318881e-09
RPL24	3.94684722772804e-13	-0.304901763002136	0.987	0.995	1.04105989325782e-08
PCBP2	4.00531011789854e-13	-0.327791933706484	0.856	0.939	1.0564806497981e-08
EEF1A1	4.78945667186811e-13	-0.349732298462808	1	1	1.26331498633865e-08
ANTXR1	4.83341215141666e-13	0.417940914984156	0.62	0.367	1.27490912317917e-08
RPL22	5.08986584967332e-13	-0.294684446282302	0.978	0.99	1.34255391516833e-08
B2M	6.20325266611947e-13	0.29844843797547	1	0.995	1.63623195574233e-08
HSPA8	6.41651433692033e-13	0.40447319762319	0.888	0.842	1.69248398664948e-08
SPSB1	6.79705280247857e-13	0.461830418253265	0.305	0.112	1.79285861770977e-08
CRIP1	7.62582602443824e-13	0.537112152385863	0.718	0.638	2.01146413046607e-08
RPL12	7.67915949802916e-13	-0.338110641783069	0.99	0.995	2.02553190079515e-08
TAGLN	7.74227026358982e-13	0.762916969834524	0.752	0.485	2.04217862742709e-08
TSC22D3	1.21051746445191e-12	-0.504215828121265	0.718	0.73	3.19298191598481e-08
STEAP2	1.23030361935959e-12	0.423097701585568	0.458	0.184	3.24517185678479e-08
RPS16	1.49851300607477e-12	-0.297745006477228	0.98	0.99	3.95262775612343e-08
EIF3E	1.92307978544121e-12	-0.351260361978051	0.653	0.776	5.07250755005827e-08
RPL28	1.95001699758764e-12	-0.321556834171778	0.999	0.985	5.14355983453692e-08
IGF1	1.96628923068973e-12	0.57953807961756	0.459	0.179	5.18648110379029e-08
C1QB	2.05107573560898e-12	-0.261391416231263	0.199	0.347	5.4101224678158e-08
CDH13	2.24839554054237e-12	-0.337477409793606	0.088	0.301	5.93059291728862e-08
RAB31	3.3293495049108e-12	0.428894283407433	0.534	0.189	8.78182518910323e-08
HIST1H1E	3.45394706930961e-12	-0.288819643538493	0.069	0.24	9.11047618471795e-08
GUCY1A3	3.81448607852096e-12	0.355084233519201	0.458	0.219	1.00614699293147e-07
RPL22L1	4.26405552824752e-12	-0.424643807256359	0.44	0.474	1.12472992668585e-07
ICAM1	5.28815437482272e-12	0.953208939312751	0.366	0.209	1.39485647944699e-07
HSPA1A	5.3945277152922e-12	0.671561257397853	0.759	0.612	1.42291457546262e-07
TUBA1A	6.03366080094261e-12	0.471472435546958	0.725	0.505	1.59149870946463e-07
GADD45A	6.27716302055078e-12	0.478033593811537	0.409	0.194	1.65572728993068e-07
CD68	6.56713644775997e-12	-0.275651265080714	0.313	0.505	1.73221358082565e-07
RPL6	7.48152392332748e-12	-0.298029215425089	0.99	1	1.97340156525609e-07
RPL5	8.37546808410528e-12	-0.299490205969782	0.987	0.995	2.20919721654445e-07
DPT	8.82217425715639e-12	0.565639823303893	0.592	0.327	2.32702490381014e-07
ITGB1	1.14729527031629e-11	0.342717363737573	0.888	0.714	3.02622073451328e-07
NFKBIA	1.55791930530253e-11	0.588107331019861	0.844	0.801	4.10932375159649e-07
GABARAPL2	1.95444296561689e-11	0.343534082671169	0.752	0.582	5.15523421040768e-07
USMG5	1.96697958803137e-11	-0.28995780837745	0.722	0.842	5.18830205935034e-07
TAGLN2	2.1124773927429e-11	0.323373462280433	0.976	0.959	5.57208161883794e-07
FBLN5	2.17753108153949e-11	-0.442500789975968	0.6	0.587	5.74367373377671e-07
USP53	2.34979751248018e-11	-0.44229175836626	0.278	0.454	6.19806089866898e-07
HGF	3.23122302033162e-11	0.39065256302507	0.389	0.199	8.52299696072871e-07
RBMS1	3.5131838269788e-11	0.361938113983007	0.619	0.388	9.26672498042199e-07
SELM	4.02378960844835e-11	0.338890966704205	0.887	0.735	1.06135498502042e-06
TNC	4.13937763806254e-11	0.695020387893612	0.386	0.204	1.09184363959176e-06
PDGFRA	4.52519662892064e-11	-0.388568776717231	0.485	0.592	1.1936111148104e-06
A2M	5.17844452121704e-11	0.625335823070928	0.914	0.816	1.36591831136142e-06
RPL18	5.6486935393701e-11	-0.275785896436726	0.995	1	1.48995589487965e-06
CD14	5.97636928181931e-11	-0.315807301283424	0.047	0.199	1.57638692546548e-06
RPS5	7.35455025671782e-11	-0.283958331677056	0.987	0.98	1.93990972121446e-06
RARRES1	9.01397449360855e-11	0.618247961857814	0.579	0.337	2.37761605217913e-06
IL6	1.03041984342088e-10	0.866789289283801	0.133	0.051	2.71793842099124e-06
TXNIP	1.08928834213566e-10	-0.393162237509608	0.631	0.704	2.87321586005124e-06
MFAP4	1.28563943441155e-10	0.491647842979568	0.895	0.832	3.39113113614735e-06
TSHZ2	1.49148762102448e-10	0.312150245191915	0.379	0.158	3.93409689797628e-06
IGFBP2	1.55996611080389e-10	0.646809357047149	0.273	0.092	4.11472261046743e-06
RPL23	1.63798094909469e-10	-0.274496602369277	0.786	0.913	4.32050234942705e-06
RPS8	1.69449267254756e-10	-0.298338589838709	0.996	0.995	4.46956332237871e-06
ABCA6	1.80047926898679e-10	-0.36988737603249	0.373	0.464	4.74912416780647e-06
EID1	1.82171125355435e-10	0.318953718198251	0.845	0.694	4.80512777350031e-06
TMEM176B	1.86735453939914e-10	0.422826378436493	0.646	0.454	4.92552106857311e-06
IMPDH2	1.97848292334276e-10	-0.29933806572655	0.385	0.571	5.21864440690119e-06
INHBA	2.08680186034791e-10	0.380373953803476	0.234	0.056	5.50435726703969e-06
KDM6B	2.3265012620544e-10	0.364596566690338	0.234	0.046	6.13661237892088e-06
CSGALNACT2	2.74681614982471e-10	0.28007208310191	0.303	0.077	7.24527695839263e-06
ANGPTL2	2.78073948506618e-10	0.354055891053528	0.37	0.153	7.33475653975905e-06
CXCL12	3.24045727684349e-10	0.434689609935409	0.53	0.316	8.54735415913007e-06
MFGE8	3.25617974460234e-10	-0.381401384311865	0.486	0.582	8.58882531233758e-06
RPL9	3.60406900464098e-10	-0.257930610883022	0.981	1	9.50645281354151e-06
FBP1	4.03563413435036e-10	-0.254482338360651	0.193	0.332	1.06447921561759e-05
RPS3A	4.83275878915775e-10	-0.280809063873773	0.993	1	1.27473678581614e-05
RP11-384F7.2	5.67398783524374e-10	-0.299346814988332	0.155	0.281	1.49662777130224e-05
ENPP2	5.88171603096125e-10	0.313982247359862	0.399	0.158	1.55142023748665e-05
ENTPD1	7.13907872540795e-10	0.340350292498815	0.264	0.026	1.88307479540085e-05
PDK4	7.43242305050788e-10	-0.669331274281107	0.352	0.464	1.96045022803246e-05
RPS20	7.52054216622051e-10	-0.277014357760597	0.725	0.837	1.98369340718398e-05
MME	7.57292493608439e-10	-0.335880268222002	0.061	0.23	1.99751041039098e-05
LDHB	7.66679300607447e-10	-0.258338452746426	0.716	0.816	2.02226999121226e-05
ALDH1A3	8.17574671323517e-10	0.324873915136303	0.26	0.061	2.15651671055004e-05
CCND2	8.53778259295677e-10	0.285164619257398	0.325	0.102	2.25201091454421e-05
MAMDC2	9.69835399288939e-10	-0.460835845319363	0.521	0.485	2.55813483270443e-05
RPS12	1.2385008665482e-09	-0.281772453102743	0.996	1	3.26679373569418e-05
COL12A1	1.29774599531342e-09	0.597501739280621	0.279	0.173	3.4230646118382e-05
HSPB8	1.41727301060508e-09	0.385388036823224	0.338	0.153	3.73834102007303e-05
EIF3F	1.74213344593489e-09	-0.261654705169497	0.701	0.796	4.59522539034246e-05
MT-CO3	1.7778809631861e-09	0.299606700134778	1	0.954	4.68951661659598e-05
TMEM98	1.88132094327908e-09	0.300853958916739	0.551	0.327	4.96236025208724e-05
FAT4	2.34816974850828e-09	0.282640431011446	0.323	0.133	6.1937673456403e-05
KLF4	2.57875052070949e-09	0.465060518579587	0.384	0.189	6.80197024847542e-05
CCL11	2.58155397174761e-09	0.850933898450298	0.199	0.066	6.80936491127867e-05
SLC44A1	2.62146068611405e-09	-0.279295994077879	0.334	0.464	6.91462685176303e-05
TMOD3	2.73455225573718e-09	0.310478636627627	0.474	0.26	7.21292848495797e-05
SOD2	2.77473825203332e-09	0.582952318464804	0.654	0.587	7.31892708738828e-05
MEG3	3.19254622607645e-09	0.362664389798197	0.445	0.194	8.42097918052185e-05
RPS6	3.36389669405426e-09	-0.264134787349756	0.995	1	8.87295030990693e-05
RPS23	3.47672302825927e-09	-0.260444987612684	0.997	0.995	9.17055233163948e-05
GAS6	3.62241679063956e-09	0.348984474930052	0.458	0.286	9.55484876866997e-05
KLF10	3.72664997438915e-09	0.371721874672224	0.433	0.23	9.82978463744627e-05
MOXD1	4.04719560335609e-09	0.390265434380058	0.585	0.378	0.000106752878429724
DNAJA1	4.67086017329339e-09	0.369510822178211	0.556	0.388	0.00012320327879096
CALU	5.01680449513167e-09	0.328917494194409	0.703	0.464	0.000132328252168088
RPL7	5.48168110476912e-09	-0.267903986766401	0.949	0.995	0.000144590302500495
PDE4D	5.89978665279866e-09	0.316292606493047	0.361	0.148	0.00015561867254087
CD9	5.96734420926523e-09	0.378732773779087	0.752	0.668	0.000157400638207789
MTDH	5.96802963575133e-09	0.296801896357617	0.708	0.526	0.000157418717702213
PTMA	7.08098711530509e-09	0.268232944672561	0.995	0.995	0.000186775197140402
ECM1	7.32440121898265e-09	0.324333111488922	0.484	0.286	0.000193195730953105
RPLP1	7.51389052289135e-09	-0.262946873634169	0.999	1	0.000198193890322305
FAM118A	7.58895886591307e-09	0.256401787088754	0.267	0.071	0.000200173968006189
ANK2	8.74927205068697e-09	0.281669238849089	0.309	0.122	0.00023077954888097
APOD	9.09104022184682e-09	-0.77663135134069	0.509	0.51	0.000239794367931654
TMEM176A	9.2656462190338e-09	0.413872934831911	0.589	0.403	0.000244399950319455
PENK	9.45385700372052e-09	0.65482650629414	0.106	0.036	0.000249364386187136
CTD-3252C9.4	9.68582511914517e-09	0.287813989871668	0.219	0.046	0.000255483009167692
GSN	1.01957894465463e-08	0.428804036627391	0.872	0.811	0.000268934338231551
ENC1	1.08161211085856e-08	0.330534321058981	0.332	0.148	0.000285296826481161
COL4A2	1.09545449319958e-08	0.37355661366777	0.564	0.281	0.000288948031671253
MT1M	1.19479243831282e-08	0.649729939419106	0.365	0.235	0.000315150401453772
HIF1A	1.26669973308136e-08	0.367651026219646	0.547	0.388	0.00033411738859487
RUNX1	1.33795010020944e-08	0.314388545543789	0.453	0.204	0.000352911097932245
UGCG	1.34518260437646e-08	0.300265270586008	0.334	0.133	0.000354818815556378
NFIB	1.46994916756262e-08	0.29664270776428	0.559	0.311	0.000387728491927992
THBS1	1.54009943612433e-08	0.702890392276167	0.555	0.444	0.000406232028266514
KCTD12	1.60870699397089e-08	0.293133090372498	0.345	0.148	0.000424328643799703
NTM	1.8507858106256e-08	0.261783200824675	0.208	0.031	0.000488181773268714
SPON1	1.90639695931337e-08	0.349856484410431	0.691	0.49	0.000502850325958087
PDLIM2	1.91563459192024e-08	-0.26439921141686	0.297	0.383	0.000505286936310802
GLIPR1	1.99570928937215e-08	0.289789073227289	0.369	0.168	0.000526408239257693
HAS2	2.01829898246633e-08	0.363430696934665	0.272	0.102	0.000532366722605144
DPYSL3	2.04488664225069e-08	0.306580584710999	0.543	0.301	0.000539379749626464
IL1R1	2.10740744769436e-08	0.378184546086175	0.487	0.316	0.00055587086247834
DSE	2.2087287607959e-08	-0.254458571824092	0.22	0.337	0.000582596385235135
PLPPR4	2.25760317832723e-08	0.256869186022246	0.232	0.056	0.000595487990347374
CTSK	2.48871050059058e-08	0.438228000852939	0.612	0.372	0.000656447168740777
CA3	2.60695752715476e-08	-0.760218638820497	0.058	0.224	0.000687637186937611
SPTSSA	2.81339725496626e-08	0.335298871863534	0.513	0.362	0.000742089793942449
GYPC	2.88442040182088e-08	-0.302334825090393	0.567	0.673	0.000760823569388295
EDIL3	2.91252752727498e-08	0.336482748607505	0.35	0.189	0.000768237385869322
IER2	3.44755673885952e-08	-0.456837665075572	0.673	0.704	0.000909362041008976
COL6A3	3.53446098729024e-08	0.415010340509249	0.91	0.617	0.000932284774617547
ADH1B	4.17612829145382e-08	-0.591405882501814	0.681	0.776	0.00110153735943677
CALD1	4.53022099087487e-08	0.301070081008037	0.951	0.862	0.00119493639076306
ASPN	4.55430139157343e-08	0.618956154343977	0.484	0.245	0.00120128807805532
IRF1	4.61957755518321e-08	0.378732773779086	0.307	0.128	0.00121850597173068
CD34	4.79399625496349e-08	0.250305636908242	0.236	0.061	0.00126451239217172
ARID5B	5.55840780142859e-08	0.371103258444062	0.617	0.51	0.00146614122578282
JUND	5.58705006811581e-08	0.335461227773021	0.52	0.281	0.00147369619646691
ZFP36	5.67152886904017e-08	0.52685746571699	0.896	0.872	0.00149597916978673
HSPH1	5.85828684349777e-08	0.331411846294093	0.263	0.097	0.00154524032070941
NFATC2	5.90447469897171e-08	0.270052051137124	0.208	0.02	0.00155742329134777
MYH9	5.94948499665392e-08	0.322827153814043	0.534	0.332	0.00156929565756741
TWSG1	6.4588990924453e-08	0.250263051345129	0.373	0.173	0.0017036638136143
POSTN	6.80103925702011e-08	0.841912105411994	0.442	0.189	0.00179391012482419
H2AFJ	6.81032174738842e-08	-0.287617720316877	0.548	0.658	0.00179635856730864
BMP5	7.10477258437657e-08	0.329275030105437	0.404	0.235	0.00187402586458101
BGN	7.79377217546491e-08	0.393586059052996	0.91	0.704	0.00205576328672238
CPE	7.89300525096691e-08	0.330556901813405	0.284	0.117	0.00208193799504754
RPS4Y1	8.24534851020155e-08	-0.355786499602188	0.56	0.709	0.00217487557653586
PIEZO2	8.3248543134095e-08	0.272856409087706	0.342	0.163	0.00219584682224802
MYL9	8.57220924419275e-08	0.370693154889206	0.83	0.719	0.00226109163234072
NFE2L2	8.94283343934591e-08	0.290451925498383	0.608	0.449	0.00235885117629627
EIF5	9.03477410379036e-08	0.296372664623474	0.573	0.337	0.00238310236535678
B4GALT1	9.56495567698815e-08	0.274267966007031	0.348	0.179	0.00252294835891916
SEPT11	9.61103651420476e-08	0.311455752928708	0.623	0.485	0.00253510310135179
MMP2	1.00115361408005e-07	0.346549369609072	0.916	0.73	0.00264074288785895
DDX5	1.09644981687444e-07	0.262391714926169	0.949	0.903	0.00289210568196972
MFAP2	1.2039713014313e-07	0.382635465303341	0.737	0.48	0.00317571510178535
VGLL3	1.25923230502329e-07	-0.290957394158713	0.282	0.464	0.00332147705095994
GPNMB	1.28069139811344e-07	0.337738681671776	0.404	0.153	0.00337807970080382
COL4A1	1.29792387845026e-07	0.388096225947567	0.522	0.327	0.00342353381418824
HLA-DRA	1.29884017619841e-07	-0.26048006602976	0.536	0.628	0.00342595073275854
IGFBP3	1.34079758543604e-07	0.608703535827549	0.236	0.138	0.00353662179110463
HSPA1B	1.38092028721376e-07	0.534012044585856	0.508	0.327	0.00364245344158374
ZBTB16	1.40265086544363e-07	-0.278995302161581	0.189	0.311	0.00369977218778067
CST2	1.42513401656571e-07	0.414251794468948	0.109	0.02	0.00375907599549538
FMO2	1.44326627169367e-07	-0.51288909690954	0.4	0.561	0.0038069034448464
C11orf96	1.74109142836644e-07	0.544183543816455	0.458	0.332	0.00459247686060215
DYNLL1	1.74590608186673e-07	0.260773915700402	0.896	0.816	0.00460517647213986
COL18A1	1.81835387124871e-07	0.30404930315252	0.475	0.276	0.00479627200619272
SVEP1	2.28422573695345e-07	-0.331063474938239	0.273	0.388	0.00602510222636212
CLEC11A	2.8875241737672e-07	0.276898467897818	0.593	0.337	0.00761642251314574
C3	3.11137114441901e-07	0.496888967735384	0.522	0.352	0.00820686366763403
NEDD9	3.16358360751184e-07	-0.316236689077441	0.268	0.378	0.00834458448153397
TPPP3	3.36859782693037e-07	0.279282780859146	0.244	0.061	0.00888535048809424
WLS	3.61925301157349e-07	0.251277372756468	0.436	0.224	0.00954650366862739
C8orf59	3.6651854127774e-07	-0.252114477377683	0.438	0.541	0.00966765956328296
ANXA1	3.68181642070224e-07	0.30337908936008	0.925	0.918	0.00971152717288629
CNN2	4.19029013550566e-07	-0.290811530132899	0.547	0.679	0.0110527282904233
AOC3	4.25064504172646e-07	-0.364514257038014	0.394	0.454	0.0112119264265619
RGCC	4.57672257723253e-07	-0.480234625888647	0.778	0.735	0.0120720211419662
CCDC85B	4.69831448363861e-07	0.270829639276602	0.639	0.413	0.0123927441134936
CNN1	5.11364804694896e-07	0.293516580394473	0.191	0.066	0.0134882694534373
IFI6	5.20893810203521e-07	0.323761492210108	0.452	0.316	0.0137396160317383
ZFAND5	5.97087433523987e-07	-0.291992667489366	0.543	0.597	0.0157493752340622
SLC38A2	6.65961174535089e-07	-0.340855725958948	0.625	0.648	0.0175660579007121
CXCL2	6.67198708387668e-07	0.931929248091047	0.163	0.046	0.0175987003311415
MXRA5	8.85910237470806e-07	0.324468682149174	0.48	0.235	0.0233676543337674
TCF12	9.79628687589632e-07	0.263765765081306	0.462	0.306	0.0258396658925517
TACC1	1.01991966503165e-06	0.264202636513332	0.646	0.464	0.0269024210045398
SCGB3A2	1.06966139772768e-06	0.375781527275781	0.224	0.087	0.0282144586878629
G0S2	1.07790924665454e-06	0.590036277221928	0.369	0.296	0.0284320121990067
SERPINE2	1.08079656093903e-06	0.338900864607334	0.311	0.107	0.0285081708878887
SPINT2	1.22282011170118e-06	-0.334094935445612	0.28	0.403	0.0322543260863422
DIO2	1.53690978751479e-06	0.508634725171296	0.253	0.005	0.0405390694652776
DDX21	1.89607223507387e-06	0.274922297792123	0.34	0.199	0.0500126973445434
HMCN1	2.21217749142761e-06	0.272473801206024	0.559	0.357	0.058350605691386
CNN3	2.48284002916283e-06	0.258591839333692	0.78	0.704	0.0654898714492279
LINC00657	2.55905892445761e-06	0.269223495523181	0.587	0.439	0.0675002972504184
AHR	2.82800187317633e-06	0.300931930026431	0.457	0.26	0.0745942054087722
METTL7A	2.89339900195677e-06	-0.256764864865471	0.363	0.403	0.0763191854746137
SAMHD1	3.16616403746768e-06	-0.318981050055076	0.394	0.383	0.083513908816285
MCL1	3.46071797041342e-06	0.278028665629716	0.733	0.602	0.0912833579055947
SOCS3	3.55580233127812e-06	0.450604944100641	0.446	0.332	0.0937913980921229
PMEPA1	3.91880114531591e-06	0.276972271519439	0.346	0.158	0.103366217809998
STAT3	4.70718606263145e-06	0.257380564197542	0.625	0.398	0.12416144677403
SFRP4	6.57315588637195e-06	0.514454987878578	0.359	0.194	0.173380132814833
SLPI	7.92021043097494e-06	-0.308323680017741	0.353	0.469	0.208911390537826
FIGF	7.92887241565911e-06	-0.406545393678658	0.119	0.367	0.20913986770784
CD302	1.13851884114884e-05	-0.274138499686859	0.578	0.577	0.300307114729829
BST2	1.13986299380561e-05	0.278762163632483	0.284	0.148	0.300661661876105
F2R	1.14061119760848e-05	0.299609339698405	0.403	0.26	0.300859015593189
ADAMTS4	1.16021696030623e-05	0.368537201144108	0.155	0.097	0.306030427619975
TDO2	1.25798768677814e-05	0.272360389676141	0.243	0.071	0.331819412141469
PLTP	1.31863827946939e-05	0.262432196145023	0.694	0.51	0.34781721897564
SULF1	1.34474531985205e-05	0.333694551152468	0.313	0.173	0.354703473017375
NAMPT	1.35068144909957e-05	0.397009128779906	0.389	0.311	0.356269245828993
PLAUR	1.41728608847891e-05	0.310323779483033	0.323	0.209	0.373837551558082
HIST1H4C	1.49795001676782e-05	-0.312620772875885	0.289	0.357	0.395114275922848
ACTA2	1.98749273197411e-05	0.514325331349628	0.568	0.454	0.524240957912811
SLC40A1	2.02884012508977e-05	-0.322125076750488	0.509	0.648	0.535147159794929
MT2A	2.0548857317575e-05	0.436294987896945	0.929	0.959	0.542017209465676
VASN	2.08394766951912e-05	0.261236738740249	0.428	0.255	0.549682876789058
AEBP1	2.09367404743106e-05	0.286358138789379	0.81	0.582	0.552248403490892
PLPP3	2.26062387545857e-05	0.326653823187931	0.629	0.454	0.596284759629706
IGFBP5	2.61203516585057e-05	0.56185503109567	0.569	0.454	0.688976515696405
DNAJB1	3.7084832358678e-05	0.322698196434279	0.479	0.347	0.97818662312485
SFTPC	3.72976638050532e-05	0.5432391094995	0.546	0.781	0.983800478185887
LMCD1	3.74284287936305e-05	-0.311882409508034	0.517	0.663	0.987249666289593
ID1	4.00545630293778e-05	-0.326968068825614	0.177	0.214	1
CAV1	5.4308731120852e-05	0.28761049060865	0.703	0.597	1
SAA1	5.70782026313592e-05	-0.887293238362065	0.018	0.143	1
S100A4	6.58780444067739e-05	0.281909617981933	0.894	0.786	1
PPP1R14A	6.9809165732944e-05	-0.313398047473788	0.539	0.536	1
THBS2	7.34793108704869e-05	0.318682790077965	0.454	0.301	1
BHLHE40	0.000116158538879504	0.286397360861451	0.394	0.235	1
ITGBL1	0.000182598290774773	0.312270944523991	0.479	0.362	1
MAFF	0.000288939345072884	0.263960090896815	0.274	0.168	1
SRGN	0.000292502434872559	0.250102606313372	0.689	0.622	1
GADD45B	0.000597491052525755	0.37913897587856	0.672	0.668	1
IER3	0.00112254992909625	0.441384716723299	0.46	0.367	1
CYR61	0.00183914386463889	-0.379555995780561	0.734	0.806	1
CFD	0.00195157672417595	0.357528910068719	0.734	0.628	1
CTGF	0.00915526869096722	-0.316075105295462	0.681	0.735	1
MFAP5	0.0107012249382286	-0.378490254056464	0.055	0.102	1
DDIT4	0.0142792728117921	-0.260301636697595	0.295	0.378	1
MMP11	0.0559168372807691	0.368719389396317	0.09	0.107	1
