## Supplementary material for "Single-cell RNA-sequencing reveals profibrotic roles of distinct epithelial and mesenchymal lineages in pulmonary fibrosis": NK_Cells_disease_vs_control_.csv

	p_val	avg_logFC	pct.1	pct.2	p_val_adj
FOS	1.94486545737807e-114	1.05699374957253	0.945	0.927	5.12997161692615e-110
MT-CO1	9.08134425094831e-72	0.342560554670072	1	1	2.39538617307263e-67
MYOM2	4.33385677433577e-69	0.66564092593977	0.498	0.1	1.14314140136655e-64
TSC22D3	1.08943852935078e-68	0.534288406092674	0.971	0.903	2.87361200886854e-64
MT-CO3	1.81663990184785e-64	0.359651091966861	1	1	4.79175106910407e-60
RPL17	3.97266817162728e-64	0.398340746969936	0.998	0.987	1.04787068363013e-59
ZFP36	5.75462401978968e-59	0.626315967872191	0.98	0.968	1.51789717769992e-54
GNLY	1.18356319310599e-56	0.620801470603908	0.961	0.861	3.12188463445566e-52
HBB	6.24156466550731e-53	-2.31167041646772	0.024	0.118	1.64633751182086e-48
JUNB	3.81630215153979e-48	0.578974696282139	0.953	0.956	1.00662601851165e-43
MT2A	1.7143370328844e-46	0.543980576939572	0.953	0.948	4.52190679163917e-42
KLF6	5.08935982418284e-43	0.477203266128324	0.926	0.926	1.34242044082471e-38
FTH1	5.91289205697789e-38	0.36836483318501	1	1	1.55964353786906e-33
TXNIP	6.66920675152846e-38	0.403308138051325	0.991	0.973	1.75913666485066e-33
DUSP1	1.08857048796592e-37	0.525755663386718	0.96	0.948	2.87132237610769e-33
FOSB	1.32930513098066e-37	0.479479768176681	0.363	0.094	3.5063081439877e-33
PCBP1	4.36818809412292e-35	-0.316078014736398	0.819	0.941	1.1521969735868e-30
MT-ND3	2.74238091574412e-33	0.290309835808221	1	1	7.23357814145828e-29
PPDPF	4.6308977057081e-33	0.287462202387698	0.987	0.979	1.22149188783462e-28
C1QB	4.81929266788001e-32	-0.296896121944784	0.252	0.551	1.27118482700671e-27
FGFBP2	4.93738058253163e-32	0.424907740317986	0.883	0.775	1.30233287625437e-27
MT-CYB	2.76687740700791e-31	0.280643742603835	1	1	7.29819253646477e-27
CST7	4.27744658601942e-31	0.264128452608174	0.988	0.983	1.12826208599434e-26
PCBP2	6.18037580348068e-29	-0.273227694402127	0.899	0.966	1.6301977256841e-24
SLPI	3.34739831682704e-28	-0.353001469559313	0.408	0.701	8.82943254029468e-24
HLA-DRB1	2.93737237385912e-25	0.345182022845166	0.907	0.924	7.74790711052819e-21
SOCS1	6.94039046743549e-25	0.384145359335864	0.537	0.277	1.83066679359546e-20
TRG-AS1	1.03211011990151e-23	0.293138412132478	0.298	0.096	2.72239686326421e-19
MT-ND6	3.10105971081393e-23	0.332700030599716	0.819	0.777	8.17966519921391e-19
TNF	1.35650061674191e-22	0.443993716222359	0.258	0.069	3.57804167678012e-18
CD2	2.20771433105684e-22	0.389050866944569	0.552	0.348	5.82328809102863e-18
ANXA1	5.78563081170832e-22	0.273359729708438	0.949	0.944	1.5260758392043e-17
LGALS1	7.46019546172364e-22	0.338826717761222	0.915	0.89	1.96777575693884e-17
SERTAD1	2.0518260452045e-21	0.342205473301373	0.367	0.15	5.4121015594359e-17
CCL4L2	4.53451371651524e-20	0.846247652534331	0.591	0.253	1.19606868300523e-15
TAGAP	1.14085408895309e-19	0.331134752084861	0.63	0.419	3.00923083043156e-15
BTG2	1.9363884105705e-19	0.382997154517274	0.502	0.288	5.10761171056181e-15
GZMH	2.67363895243495e-19	0.373894097494623	0.786	0.678	7.05225746483768e-15
ZFP36L2	3.92416125701756e-19	0.259993937877163	0.974	0.952	1.03507601476352e-14
NFKBIA	6.4771213005025e-19	0.362507702652101	0.881	0.899	1.70847028543354e-14
HLA-DPA1	1.09699452190675e-18	0.270887792374866	0.91	0.928	2.89354245043344e-14
CCL4	2.93114582933053e-18	0.480891233337162	0.95	0.893	7.73148335402513e-14
RHOB	7.74529034421363e-18	0.312980948517066	0.684	0.728	2.04297523409323e-13
JUN	4.75691922951647e-17	0.402135365744664	0.896	0.914	1.25473258516956e-12
SRSF2	6.30324175656071e-17	0.256960190504988	0.648	0.444	1.66260607812802e-12
KIR3DL1	3.73434730214978e-16	-0.451738529194901	0.197	0.331	9.85008787888047e-12
TNFAIP3	4.04789869296403e-16	0.351827071482761	0.502	0.331	1.06771423824312e-11
DNAJB1	7.85345904002124e-16	0.476402454926783	0.57	0.5	2.0715068909864e-11
RPS4Y1	9.43949779756217e-16	-0.441853236946267	0.274	0.56	2.48985633406297e-11
PRDM1	1.5707030710787e-15	0.260160343782166	0.609	0.416	4.14304349058429e-11
CLIC3	3.44970872146438e-15	-0.301915278932753	0.648	0.735	9.09929669460659e-11
DUSP2	4.44804597842656e-15	0.349736763160601	0.805	0.777	1.17326108772957e-10
CD74	1.38156361166072e-14	0.259882291739916	0.994	0.994	3.64415033847748e-10
ZFP36L1	1.39048990147368e-14	0.280737143555088	0.784	0.764	3.66769521311713e-10
AHNAK	3.75666563160435e-14	0.277165894618442	0.57	0.426	9.90895693648279e-10
SCGB3A1	4.75003894242928e-14	-0.448950758733075	0.434	0.649	1.25291777184457e-09
CD8A	2.81630277804818e-12	0.326165454412588	0.331	0.17	7.42856183765768e-08
EGR1	4.79070815999584e-12	0.325079965070438	0.18	0.067	1.2636450913621e-07
RGS1	1.38890900189428e-11	0.308095707602976	0.27	0.163	3.66352527429654e-07
ATF3	1.93679255510884e-11	0.257529204739093	0.169	0.062	5.1086777226106e-07
PPP1R15A	2.57381833259086e-11	0.263204326240127	0.563	0.482	6.78896061587492e-07
HIST1H1E	4.83253778719284e-11	-0.251010733117056	0.234	0.322	1.27467849212785e-06
RP11-291B21.2	7.06614103683444e-10	0.305029011237501	0.183	0.066	1.86383602128582e-05
CD69	7.05532452808753e-09	0.271953477309433	0.793	0.705	0.000186098295077365
SCGB1A1	1.58512851394673e-08	-0.384205217383835	0.288	0.392	0.000418109348123728
NR4A2	6.66409732877995e-08	0.250166047945995	0.491	0.289	0.00175778895241229
IFNG	1.70221370628286e-06	0.250203975187758	0.38	0.211	0.044899290930623
