## Supplementary material for "Single-cell RNA-sequencing reveals profibrotic roles of distinct epithelial and mesenchymal lineages in pulmonary fibrosis": pDCs_disease_vs_control_.csv

	p_val	avg_logFC	pct.1	pct.2	p_val_adj
HIST1H1D	6.35695146436625e-20	-1.50076149015429	0.228	0.941	1.67677308775589e-15
H3F3B	4.75172508984023e-16	-1.12180457429301	0.994	1	1.25336252694716e-11
AREG	1.49344763020269e-11	2.58803181404401	0.772	0.118	3.93926681418564e-07
HIST1H2AC	2.17120843876263e-11	-1.77214550337947	0.287	0.824	5.72699649892419e-07
SAT1	1.62634582238819e-10	-1.2127322818047	0.953	1	4.28981237571334e-06
MEF2C	8.17691378210451e-09	-0.871203524152626	0.702	1	0.000215682454830571
HIST1H1B	4.13348616711374e-08	-0.725680547094505	0.07	0.471	0.00109028964629959
HIST1H2BF	6.07840558798752e-08	-0.458871172329562	0.041	0.471	0.00160330104194347
ELOVL5	8.68237408688357e-08	-1.04244201720106	0.374	0.529	0.00229014981289728
HIST1H1E	1.1964034992365e-07	-1.05355731769325	0.24	0.647	0.00315575350993612
HIST1H1C	3.22326644399388e-07	-1.11337765759077	0.304	0.706	0.00850200989932266
RP11-707G18.1	6.00999665953054e-07	-0.566952577999277	0.117	0.471	0.0158525681888437
RP11-350N15.5	8.1120322604018e-07	-0.458871172329562	0.041	0.353	0.0213971074932618
HIST2H2BF	1.40859020109439e-06	-0.769886639599	0.029	0.353	0.0371543837342667
IFIT2	1.72815687323066e-06	-1.91825257646907	0.263	0.235	0.0455835938452052
HIST1H2AL	1.94293457446127e-06	-0.53349786153477	0.029	0.353	0.0512487852705649
CXCR3	1.94980385753564e-06	1.09962004850347	0.825	0.471	0.0514299763502176
HIST1H2AM	2.35835253250205e-06	-0.422503528158688	0.041	0.353	0.0622062647498065
HIST1H2AI	3.41321822846398e-06	-0.527864043816514	0.035	0.353	0.0900304572121945
MIR181A1HG	4.60114495158064e-06	-0.644135689786509	0.17	0.471	0.121364400387843
CREM	6.56852754999741e-06	1.19953523686472	0.725	0.118	0.173258051186282
HIST1H3H	8.57191169931324e-06	-0.894756877138439	0.058	0.412	0.226101314892785
HIST1H4F	1.23903277397654e-05	-0.396062755429774	0.029	0.294	0.326819674791792
HIST2H2AA4	1.41397636800366e-05	-1.32231590720502	0.216	0.706	0.372964546588326
HIST2H2BE	2.25687238821525e-05	-0.31035431022056	0.029	0.353	0.595295229839536
MIR222HG	2.32924040225541e-05	-0.877704088755719	0.058	0.353	0.61438374090291
CLIC3	3.41914805640232e-05	1.02741060893187	0.801	0.529	0.90186868283724
HSPH1	3.62296712659081e-05	-1.31823121908488	0.462	0.588	0.955630038980857
HIST1H4B	3.6885738474856e-05	-0.379831560501192	0.006	0.353	0.972935123751277
MALAT1	3.70886991271194e-05	-0.694434484975522	1	1	0.978288616876029
KLF6	3.7169499379654e-05	-0.882477367508377	0.936	0.941	0.980419885137132
HSPD1	4.11206055033596e-05	-0.961196400530153	0.567	0.824	1
PABPC1	5.7389586490997e-05	0.497908671456348	0.994	0.941	1
FLT3	5.83979207661537e-05	-0.576588884799458	0.333	0.412	1
HIST1H2BB	6.69093192599173e-05	-0.594942940118137	0.006	0.235	1
RPS2	7.10535332698245e-05	0.619015669855961	1	0.941	1
HSP90AB1	8.20363146501095e-05	-0.754395579651419	0.971	0.882	1
HIST1H2BJ	8.55329144847569e-05	-0.853162979839602	0.047	0.235	1
NFKBID	0.000108761957981277	-0.930813914069668	0.485	0.471	1
ENPP2	0.000109368059578003	-1.15649194307304	0.187	0.471	1
RP11-620J15.3	0.000208587756222183	-0.383159350593866	0.105	0.412	1
HIST1H2BG	0.000214289695983167	-0.373589899577715	0.047	0.294	1
H3F3A	0.000234400278472507	0.559577813492218	0.971	0.882	1
CD44	0.000251161939016699	-0.750305594399894	0.433	0.647	1
CXCL17	0.000268668435986492	-0.296449951562141	0.006	0.235	1
GPR89B	0.000288434772484399	-0.367845115620824	0.088	0.353	1
BIN2	0.000319149080405299	-0.407172217411899	0.333	0.588	1
TRA2B	0.000373537597959432	-0.561668738501466	0.626	0.882	1
NR4A2	0.000446201842460739	1.05884561754003	0.515	0.235	1
HSPA5	0.000460586329267816	-0.778493367682349	0.772	1	1
SNRPA1	0.000461081474280267	-0.474843633282888	0.327	0.529	1
HNRNPA2B1	0.000480736578929401	-0.452648376891293	0.982	1	1
HIST1H2BC	0.000520162671104263	-0.75281500600532	0.111	0.353	1
HPS4	0.000525498330138672	-0.298688591404598	0.123	0.412	1
CCNI	0.000568872921981063	0.581921545449721	0.86	0.765	1
STK17B	0.000581492652771108	-0.566952577999277	0.743	0.882	1
HDAC9	0.000597668820480806	-0.38511438542967	0.234	0.529	1
PPP1R15A	0.000621610769461286	-0.829065428260541	0.813	1	1
H1FX	0.000632712513147395	-0.769011714110696	0.415	0.824	1
MAP1A	0.000785720041926837	0.607629902159928	0.795	0.471	1
ZCCHC7	0.000922941267193544	-0.300982170391697	0.17	0.471	1
SFTPB	0.00105391300820293	-0.611100427689464	0.135	0.353	1
RP11-386I14.4	0.00118179610237189	-0.664074248651063	0.199	0.706	1
ZFP36L1	0.00123684560599284	-0.717704433024496	0.322	0.412	1
HSPA8	0.00131796811245212	-0.607870033356796	0.895	0.941	1
ZCCHC8	0.00140735759241079	-0.357626048588702	0.164	0.412	1
SELK	0.00143683934842337	0.563983844763053	0.725	0.353	1
INSIG1	0.00144510507792248	-0.605818523114396	0.234	0.529	1
EIF2AK4	0.00145681386975458	0.543411690687845	0.737	0.412	1
RASD1	0.00147784793252895	0.883869195060324	0.643	0.176	1
EEF2	0.00162435821953278	0.488461504933558	0.965	0.882	1
RPS10	0.00169557293591261	0.629431366173837	0.994	0.941	1
CXCR4	0.00170949238104309	0.664707739069008	0.953	0.706	1
HMGCS1	0.00171635691783659	-0.703674313118155	0.181	0.176	1
IER2	0.00175482583896109	-0.993717132799962	0.585	1	1
HSPB1	0.00185625394072021	-0.954792780639576	0.52	0.588	1
P2RX1	0.00191467482915064	-0.615130816031641	0.333	0.412	1
RPL27A	0.00195995758561934	0.573612892310704	0.895	0.647	1
GZMB	0.00206315324623972	0.594882620745105	0.971	0.824	1
LPCAT1	0.0021937569868422	-0.293547191904179	0.047	0.235	1
CH17-373J23.1	0.00220489575806413	-1.10091234195601	0.222	0.647	1
SIDT1	0.00224194599660125	0.612019576607	0.579	0.059	1
THEMIS2	0.00224813619945531	0.537289391428953	0.737	0.412	1
PLEKHG2	0.00225236962226321	-0.454170386237055	0.123	0.353	1
ARRDC3	0.00230303450477618	-0.332387025220443	0.152	0.412	1
DSTN	0.00231175728777296	0.572619152787407	0.737	0.588	1
RPL13A	0.00233301941403989	0.468685448448881	0.982	1	1
NOL12	0.00238583788240166	-0.255395425939803	0.088	0.294	1
ZFP36L2	0.00268202435977546	0.667202286975996	0.918	0.647	1
ARMT1	0.0027398201536182	-0.256558622534839	0.041	0.235	1
UTP23	0.00277652700694471	-0.328638511715449	0.193	0.471	1
RPL3	0.0027807406267362	0.458132485733125	0.988	0.941	1
NR4A3	0.00288651145663727	0.809171878716584	0.567	0.235	1
MLEC	0.00296721567297942	0.619228597862531	0.532	0.118	1
CDK5RAP1	0.00304470769554332	-0.254326478750898	0.135	0.353	1
CPSF6	0.00330034905661074	-0.39696028727761	0.339	0.647	1
CCL3L3	0.00337795330943297	-0.407491451253397	0.018	0.118	1
WDR74	0.00338170141093662	-0.665614019610495	0.322	0.471	1
MT-ATP8	0.00339150570307921	-0.464451524118969	0.994	1	1
SLC20A1	0.00349112788107673	-0.699012300012343	0.702	1	1
RNF113A	0.00354892459491899	-0.337349814562572	0.152	0.353	1
HIST1H2AE	0.0038385415407355	-0.383159350593866	0.094	0.353	1
S100A11	0.0038560443168605	0.55232107567343	0.895	0.706	1
HIST1H2AK	0.00387749062219849	-0.282497355717594	0.058	0.235	1
HIST1H2AG	0.00392244536519856	-0.390397017894097	0.029	0.176	1
SERINC1	0.00398916325818854	0.556603737465431	0.538	0.118	1
CCNL1	0.00401835044942916	-0.471818989041213	0.655	0.765	1
RP11-634H22.1	0.00421440221479987	-0.250987577485383	0.053	0.176	1
ZNF544	0.0042144023649454	-0.250987577485383	0.047	0.235	1
MON2	0.00439850488299341	-0.353365687115089	0.222	0.471	1
RPS19	0.0044281209001026	0.487051083770025	1	1	1
BTG1	0.00450160934512241	-0.515089461851415	0.784	0.882	1
SLC39A10	0.00457451268671651	-0.393311722057884	0.234	0.529	1
CLEC4A	0.0046609041259762	-0.30385656156304	0.105	0.353	1
IRF4	0.00471872835901456	0.617238217374621	0.854	0.412	1
RNU12	0.00473659064429186	-0.70279302285225	0.275	0.529	1
DNAJB4	0.00498869398025281	-0.734730382614423	0.298	0.471	1
BRD2	0.0049946247948642	0.538862055989274	0.696	0.471	1
NFKBIZ	0.00499922986275784	-0.643442448857533	0.608	0.882	1
RRP12	0.0052778500759095	-0.275052609268015	0.105	0.294	1
OPN3	0.00576383969078988	0.665620564326368	0.766	0.647	1
EGLN3	0.00576607421061121	0.717587410602876	0.561	0.353	1
RPIA	0.00585424358668971	-0.253340771426138	0.164	0.471	1
STX7	0.00586801082548801	-0.404685684841894	0.468	0.647	1
AKAP9	0.00591200376155099	0.511892941089237	0.573	0.294	1
MAP2K3	0.00602790469356676	0.543168559152488	0.474	0.118	1
N4BP2L1	0.00619230450969468	0.489385292528121	0.585	0.294	1
CCDC50	0.00625355032192837	-0.408929266023024	0.86	0.882	1
RPPH1	0.00639747440954761	-0.507957063249634	0.222	0.412	1
DDX3Y	0.00645087578820557	-0.576409977920011	0.287	0.529	1
NUP58	0.00650496479407742	-0.391527600264383	0.287	0.471	1
MAP2K5	0.00653024094046477	-0.25006207996444	0.094	0.235	1
SPNS3	0.00659816259606311	-0.32975024056814	0.222	0.412	1
HNRNPC	0.00661500607117039	-0.387956876375254	0.737	0.882	1
TMEM242	0.00687391777762094	-0.264635848409759	0.117	0.294	1
HSP90AA1	0.00704863666783044	-0.680320167000191	0.965	0.941	1
RLIM	0.00709635258103189	-0.333411790468107	0.187	0.353	1
KRT5	0.00717278332886118	0.842146771668463	0.345	0.059	1
RGS1	0.00749121080221638	0.670474942791166	0.807	0.647	1
RICTOR	0.00761569769222496	-0.36254006339113	0.175	0.412	1
GSTP1	0.00768860043449562	-0.436648035544853	0.906	0.941	1
ATP6V1F	0.00776274531015836	-0.401379896707394	0.468	0.765	1
PNISR	0.00790510851448978	-0.371105426250053	0.737	0.941	1
NEAT1	0.00791376736512698	-0.666048124473367	0.83	0.941	1
C12orf57	0.00800375721343178	-0.668187941811968	0.643	0.882	1
ZDHHC17	0.00801512062004923	-0.417599840574158	0.351	0.647	1
PSPC1	0.00812541768846036	-0.296019381049568	0.152	0.353	1
CYBB	0.00813675066255326	0.650113295323627	0.708	0.471	1
JCHAIN	0.00818562148056035	0.469648165604307	0.982	0.882	1
TGFB1	0.00838517359622824	0.496503794295369	0.474	0.118	1
CASP8	0.00860746529423811	-0.30697021223632	0.251	0.412	1
RGS2	0.00895171109909727	0.70615054541193	0.789	0.706	1
HIF1A	0.00923695925518323	-0.383772283496905	0.24	0.588	1
SLC38A1	0.00943025318615725	0.469804247329015	0.556	0.294	1
ACAP2	0.00946329201692943	-0.372328069757293	0.474	0.765	1
TNFRSF1B	0.00954122492111207	0.533131381280289	0.462	0.176	1
ATP1B3	0.00960543248570749	0.497935889376628	0.456	0.176	1
CSF2RB	0.00978398833801842	0.524763131609772	0.532	0.294	1
PHF20L1	0.0101086721157239	-0.311896330572376	0.322	0.529	1
RUBCN	0.0101751680493897	0.509948045824631	0.643	0.353	1
MDM4	0.0103559799530023	-0.428583475708122	0.287	0.588	1
USO1	0.0103876707500606	-0.370978932036995	0.281	0.412	1
ST6GAL1	0.0104249978240891	-0.322534728777431	0.181	0.176	1
KPNB1	0.0104349729111106	-0.419052273654473	0.357	0.353	1
COA4	0.0104643889854231	-0.333411790468107	0.175	0.353	1
RBX1	0.010578175613837	0.450152267818597	0.655	0.353	1
KMT2E-AS1	0.0106624558199816	-0.388073365396295	0.246	0.529	1
MAPRE2	0.0108186545154097	-0.393630650461162	0.392	0.765	1
EIF3B	0.0110648116350882	-0.275052609268015	0.105	0.235	1
NUSAP1	0.0111562809460113	-0.288007011528564	0.058	0.118	1
IARS	0.0112457516099916	-0.276410909661192	0.187	0.294	1
SOCS3	0.0114331473567468	0.499229829604608	0.637	0.294	1
C9orf142	0.0114837401510544	0.483186704764032	0.772	0.647	1
RPL5	0.0114896137917508	0.437627384245006	0.977	1	1
RPS3	0.0118294705263878	0.440306034425239	0.988	0.941	1
AKAP13	0.0119564383972192	0.454476598881601	0.784	0.765	1
RYBP	0.0121473637171877	-0.316020047756238	0.135	0.235	1
FUT7	0.0125376661138677	0.530935990716853	0.386	0.059	1
XPO1	0.0126960219030597	-0.332687100241449	0.275	0.588	1
SOCS1	0.0127147616560086	0.57969685042761	0.515	0.353	1
NDUFB6	0.0127591859221118	0.416991731367635	0.474	0.118	1
P2RY6	0.012990339442091	0.516010340500178	0.602	0.529	1
DNAJA1	0.0132143328412301	-0.474768436832125	0.795	0.765	1
HSD17B12	0.0134500572342044	-0.398907707562005	0.386	0.412	1
BTG2	0.0135522632961666	-0.585225844040445	0.871	0.765	1
FAM3A	0.0138914816187301	-0.254326478750898	0.123	0.294	1
RPL18	0.0142281913231638	0.399952660145932	0.988	1	1
GPX1	0.0142762987098379	0.430521898994353	0.982	1	1
SLC9A8	0.0144430557739561	-0.25006207996444	0.088	0.235	1
TERF2IP	0.0147004843049878	-0.35559559103832	0.444	0.529	1
STRAP	0.0148471982756398	-0.339550545166432	0.48	0.647	1
DNASE1L3	0.0150139479917255	-0.456066121401954	0.427	0.588	1
RPS9	0.0152536610730506	0.366571037384494	0.994	0.941	1
SERPINB9	0.0153871779827019	0.581921545449721	0.322	0.059	1
RPL10A	0.0154728625684111	0.430521898994353	0.971	0.882	1
DKC1	0.0158247879804461	-0.253340771426138	0.17	0.294	1
KMO	0.0160282581950271	0.437470262711176	0.421	0.118	1
GALNT2	0.0164914916413664	0.427283417404183	0.421	0.118	1
SOX4	0.0166946425053974	-0.651759415161798	0.614	1	1
RPS4X	0.0168238197580787	0.454606618167978	1	0.941	1
CYSTM1	0.0169886957693883	0.430690575725797	0.392	0.118	1
ERGIC2	0.0171010262917608	-0.31083868901424	0.357	0.588	1
GLRX	0.017177168214373	0.451559727586477	0.415	0.118	1
HLA-DQA2	0.0173238013062185	0.533547961165505	0.374	0.118	1
DNPH1	0.0175810504218972	-0.300982170391697	0.135	0.353	1
RCN2	0.0177290281834909	-0.284697576627196	0.257	0.471	1
UBXN1	0.0177430082591172	0.391567816958502	0.596	0.412	1
AKNA	0.0179930059047335	0.464138509793337	0.404	0.059	1
IL17RA	0.0181397331277513	0.443085100595505	0.433	0.059	1
RPL10	0.0181999618435233	0.412681070191619	1	1	1
PFKFB3	0.0182155276661288	0.470073245313152	0.444	0.176	1
RPL28	0.018257716086228	0.391075142351757	0.994	1	1
ARL5B	0.0184441680100778	-0.447697871731437	0.211	0.294	1
TGFBI	0.0185358690290152	0.39291100050497	0.713	0.471	1
IL18	0.0186141133647034	-0.26324184240885	0.152	0.294	1
FAM53C	0.018688653384841	0.488831122383709	0.544	0.294	1
CNN2	0.0188306846707581	-0.365947221712745	0.415	0.647	1
TYMP	0.0189008597694634	0.461293557661106	0.462	0.235	1
AQP3	0.0190742967500456	-0.502506108226432	0.164	0.176	1
EMC7	0.0194261504531799	0.392557706030353	0.444	0.059	1
RAN	0.0196539987944737	0.395551400129766	0.731	0.529	1
PARP4	0.02052880609979	-0.305108014305255	0.193	0.412	1
GPCPD1	0.0206139446866077	-0.336106806322975	0.24	0.471	1
CLASP2	0.0206577137891062	-0.299626237980561	0.31	0.706	1
HNRNPF	0.0207658382432489	-0.333738072487424	0.509	0.588	1
N4BP2L2	0.021223313203503	-0.386637614970191	0.55	0.824	1
MILR1	0.0215136220008585	-0.250796024951515	0.269	0.588	1
SDCCAG8	0.02166015304833	-0.273068660560638	0.24	0.471	1
LPIN1	0.0219914453579956	0.432389811478757	0.48	0.235	1
MIF4GD	0.0221134612803847	0.399599988655766	0.421	0.176	1
RPL23A	0.0221221654738553	0.400551916381148	0.959	0.941	1
DTX2	0.0221484135885132	-0.286674312616417	0.205	0.529	1
RPL7A	0.022413004714837	0.376376422274591	0.994	1	1
PPP1R2	0.0225064604207675	-0.31511136982002	0.62	0.706	1
ELMO1	0.0225532497413982	-0.36254006339113	0.281	0.353	1
ZFAT	0.0226156881577029	-0.428440055127023	0.556	0.529	1
YWHAZ	0.0226287722547279	0.370285600986991	0.889	0.765	1
RRBP1	0.0226424447615143	0.425523673665558	0.713	0.412	1
CHML	0.022768364274025	0.439532698991137	0.368	0.059	1
HSPE1	0.0228241562903783	-0.534476175651605	0.702	0.824	1
RAB8A	0.0228328848334846	0.393230540370286	0.462	0.176	1
TCF4	0.0228572584146339	-0.36532687429831	0.942	1	1
CTNS	0.0229229519343066	0.396261087390252	0.421	0.176	1
VAMP2	0.0230303118864007	-0.32314766168047	0.269	0.353	1
PTCH2	0.0231072310741277	-0.533084552994065	0.24	0.294	1
MYBL2	0.0232074103804841	0.46100861678441	0.374	0.176	1
PXK	0.0233708102830148	-0.295848688892458	0.211	0.353	1
RPL8	0.0234917902462189	0.338457991644554	0.994	1	1
RPAIN	0.0242840941673222	-0.303699563368197	0.31	0.471	1
STAT4	0.0242976655565235	-0.291081099408986	0.152	0.294	1
COL26A1	0.0245169001572703	-0.27827971977339	0.129	0.294	1
TLE4	0.0248827188413955	-0.26324184240885	0.152	0.235	1
DDX18	0.0249641941939769	0.378322590208481	0.392	0.118	1
RPL12	0.0251776510910134	0.403556116814983	0.982	1	1
HLA-F	0.0252105274331277	-0.313566058794671	0.398	0.529	1
PSAP	0.0252196669517185	0.433195938084282	0.965	1	1
OXNAD1	0.0252991633578054	-0.255395425939803	0.082	0.176	1
NAP1L1	0.0253052069775985	0.379397281338247	0.678	0.471	1
FBXW11	0.0254699788463694	-0.359298569466959	0.456	0.706	1
ITM2B	0.0255935317170028	0.339996857518654	0.93	0.941	1
NR3C1	0.0257744306094961	0.536897864075766	0.801	0.706	1
CCDC109B	0.0258473521577609	0.371128314574454	0.404	0.118	1
BPTF	0.0260933704615799	0.349229629266817	0.421	0.118	1
ERN1	0.0262482335001608	-0.421380563414064	0.749	0.824	1
PECAM1	0.0268054603128686	0.399599988655766	0.363	0.059	1
DDX3X	0.0269254654473274	-0.411330227560562	0.608	0.706	1
RPL18A	0.0269735782002801	0.383643835462489	1	1	1
RUNX2	0.0278352942553804	-0.449796508388358	0.462	0.765	1
SMPD3	0.0282042155555087	0.397577743274998	0.713	0.647	1
PRMT9	0.0283710006818697	0.397298491667487	0.661	0.471	1
ARHGEF7	0.0288665900508586	-0.341337855740528	0.433	0.529	1
TRAF1	0.0289194288535864	-0.516690743218389	0.094	0.235	1
SUSD1	0.0290975194262539	-0.39696028727761	0.292	0.588	1
UBE2B	0.0291250409331491	0.368828329989012	0.468	0.176	1
GNAI2	0.0294007353428989	0.364055051236355	0.444	0.235	1
UBE2D3	0.0294060398558722	-0.320946166092294	0.743	0.941	1
MFSD14A	0.0297309602893891	-0.311484892590846	0.216	0.412	1
JTB	0.0299410029454908	0.372571316267847	0.661	0.471	1
HNRNPUL1	0.0300930602145749	0.348306694268216	0.667	0.412	1
ZNF414	0.0304050807681803	-0.250987577485383	0.041	0.176	1
CLTA	0.0304647357778365	0.348306694268216	0.567	0.353	1
HIST1H4C	0.0307158861806114	0.407898791470462	0.497	0.294	1
NME2	0.0307436888196047	0.362440043742025	0.906	0.706	1
GLO1	0.0310147020152407	0.349229629266817	0.374	0.118	1
TMEM208	0.0312508206315624	0.334172183333311	0.427	0.176	1
PRPF8	0.0316596613655248	-0.277982675363067	0.368	0.529	1
GOLGA8B	0.0319199427544533	-0.26324184240885	0.129	0.412	1
RNF114	0.0320727726670358	0.337724584937679	0.427	0.118	1
COX14	0.0321628619139247	-0.298967259373518	0.409	0.588	1
PDCD6IP	0.0322361573251538	0.356582603572075	0.363	0.118	1
RPS5	0.0322573144888736	0.361169767578982	0.977	1	1
GNB1	0.0322612840800326	0.341822187988955	0.386	0.118	1
ENY2	0.0327123011517743	0.358777994135511	0.556	0.353	1
ARHGAP18	0.0331522661977765	0.383599647309325	0.421	0.176	1
GM2A	0.0337626119921315	-0.298001542253559	0.216	0.471	1
EZR	0.0337821666713108	0.461530946386256	0.772	0.588	1
PRKCSH	0.034124102593048	0.341822187988955	0.374	0.118	1
TXNL1	0.0344594731184503	-0.311896330572376	0.281	0.529	1
TNFAIP3	0.0348841559143544	-0.520320511268968	0.292	0.412	1
EMB	0.0348931598533082	-0.325635506455679	0.368	0.647	1
PRKDC	0.0350246655841997	0.361859660672919	0.339	0.059	1
UQCR11	0.0353179914347069	-0.29535061890333	0.825	0.941	1
CEP350	0.035509685011341	0.345532767385491	0.368	0.118	1
CCNH	0.0355490999940024	0.419686747222503	0.468	0.176	1
PCBP2	0.0356384620615855	0.323291795592442	0.883	0.824	1
GUK1	0.0359089108314438	0.35704037423697	0.766	0.647	1
PHF20	0.0360930801555553	0.350254114552611	0.351	0.059	1
WDFY4	0.0362522047175685	-0.277982675363067	0.38	0.529	1
RPSA	0.0364849725292963	0.298674070065806	0.982	1	1
MBP	0.036596071226674	-0.353831735499346	0.509	0.588	1
SKIL	0.0370976948346032	0.399599988655766	0.52	0.353	1
TMSB4X	0.0373149123461392	0.340281219956292	1	1	1
SDHC	0.0374011974625286	0.349229629266817	0.339	0.059	1
THUMPD3-AS1	0.0375465904510508	0.348306694268216	0.404	0.176	1
PRKAR1A	0.0376115669280535	0.363042392921969	0.544	0.412	1
OXSR1	0.0377567484104565	-0.291081099408986	0.135	0.353	1
FAM173A	0.0381347077917351	-0.279362556912223	0.187	0.353	1
IGHM	0.0384692380437657	-0.374860547779171	0.24	0.529	1
RAB10	0.0386603327220251	0.323438627690202	0.409	0.118	1
UXT	0.0392401945255463	0.359735390091838	0.626	0.353	1
LILRB4	0.0394320635482978	0.353596635393513	0.784	0.647	1
SH3KBP1	0.0399045460115278	0.312588611666136	0.409	0.176	1
UBC	0.0399121101410552	-0.395902151558876	0.988	1	1
RBM8A	0.0401883944515598	0.344249893572601	0.561	0.294	1
SBDS	0.0405494506154472	0.334002706169953	0.433	0.176	1
NME4	0.0407407948839557	0.344791752160771	0.38	0.176	1
TRA2A	0.0408272074422408	-0.307681702839084	0.409	0.588	1
B3GNT2	0.0408616825944107	-0.339009565980936	0.175	0.353	1
DFFA	0.0414405514553876	0.354137614579009	0.31	0.059	1
DPYSL2	0.0418612219629188	0.322638947519638	0.345	0.059	1
PAIP2	0.0418737973009901	0.336305138283452	0.556	0.294	1
TBCB	0.0418882970982572	0.317535035601462	0.48	0.235	1
EEF1G	0.042066811450052	0.309374897063041	0.912	0.882	1
EIF4G2	0.0421276375530887	-0.332519047136273	0.778	0.765	1
KIF5B	0.0421653643187095	0.346355474136954	0.608	0.294	1
GGA1	0.0422462354474222	-0.269830665286863	0.099	0.176	1
FYTTD1	0.0423061951935755	0.350409744464994	0.556	0.353	1
SVIP	0.0423202414333829	-0.267229883586806	0.263	0.471	1
MYL6	0.0425544535557172	0.291386404015534	0.988	1	1
ACTN4	0.0427113035028864	0.330607117168815	0.591	0.353	1
TUBA1A	0.0427949350126157	-0.597320477618498	0.45	0.412	1
GNG5	0.0432693667823498	0.310404409851295	0.895	0.824	1
TP53I11	0.0434580934041623	0.350254114552611	0.298	0.059	1
LINC00493	0.043615205889156	0.313454037942565	0.444	0.176	1
PLA2G16	0.0436530200634549	0.330607117168815	0.556	0.235	1
ILF3-AS1	0.0439401649280969	-0.316020047756238	0.205	0.353	1
ZNF331	0.0439422118411245	0.631042342784671	0.485	0.294	1
TMEM179B	0.0440023549783402	0.324092436147621	0.474	0.176	1
MTIF3	0.0441577904858746	0.322638947519638	0.333	0.059	1
LDLR	0.0443246241526418	-0.288007011528564	0.047	0.118	1
CD83	0.0443668537769159	-0.735724534124602	0.591	0.647	1
PARP1	0.0443923119818799	0.322638947519638	0.339	0.059	1
GTF2B	0.0446666319684923	0.358173947001469	0.468	0.294	1
SFTPC	0.0451656252132382	-0.535039881886585	0.363	0.529	1
TPI1	0.0460734664501836	0.325668835528232	0.661	0.529	1
CLCN5	0.0467223918004591	-0.273068660560638	0.216	0.471	1
PARVB	0.0469645967144493	0.336799087416736	0.48	0.235	1
RPS18	0.0479885322000477	0.363684916955639	0.994	0.882	1
FABP5	0.0479925570554341	0.368828329989012	0.415	0.235	1
ABHD3	0.0485536289203798	-0.25006207996444	0.088	0.118	1
BEX4	0.0488435237657532	0.296186893282336	0.351	0.118	1
RPS27A	0.0489608055953882	0.317429259149317	1	1	1
CD38	0.0490713484211217	-0.348809870579228	0.175	0.471	1
S100A6	0.0491847542783877	0.361792768803601	0.977	0.941	1
VIM	0.0493421590012522	0.384566921284468	1	1	1
TMX1	0.0494405768239963	0.324376567418179	0.485	0.294	1
CIITA	0.0497127545965022	-0.359298569466959	0.456	0.471	1
SON	0.0501650218451563	0.287569605488833	0.819	0.529	1
GPR65	0.0504645365611429	0.397514482164745	0.632	0.471	1
DUSP5	0.0504851413733955	0.418769904763487	0.62	0.294	1
TAX1BP3	0.051464982079738	0.313454037942565	0.421	0.176	1
VASH2	0.0515458987498489	0.338512296675928	0.275	0.059	1
CBX6	0.0518020451673183	0.29423947299794	0.398	0.176	1
RPL13	0.0518020501621344	0.336790441945882	1	1	1
ALDOA	0.052065125744949	0.284253007797264	0.865	0.765	1
TAP1	0.0529495845224661	0.33654185268863	0.509	0.294	1
JUND	0.0531062092976172	0.369999518879476	0.643	0.471	1
PDCD4	0.0539694284549798	0.316908272810653	0.415	0.176	1
VDAC2	0.0542787590574178	0.300393338572318	0.532	0.235	1
PPP2R5C	0.0544429785394783	0.314606775822374	0.287	0.059	1
RPL15	0.0547090661748251	0.303854931697382	1	1	1
PPIA	0.0547400931194412	0.264639003221649	0.994	1	1
HCST	0.0548620564253074	-0.358836355453646	0.713	0.706	1
CSNK1D	0.0553962613862137	0.2725637475189	0.374	0.118	1
ANKRD11	0.0555842654238595	0.348956255837011	0.579	0.471	1
RPS27L	0.0556495721431525	0.314240139704609	0.456	0.235	1
CSNK1A1	0.0556679663233222	0.318630926122099	0.515	0.294	1
NKTR	0.0558775687812194	-0.293547191904179	0.275	0.412	1
HSPB11	0.0563224603715421	0.29423947299794	0.298	0.059	1
TAGLN2	0.0563876697250109	0.364748919580054	0.953	1	1
MKLN1	0.0566575701914339	-0.341125968887314	0.246	0.294	1
TNFSF13	0.0566850596648694	0.33654185268863	0.491	0.353	1
P4HB	0.0567250955518537	0.303019160649986	0.813	0.647	1
ISG20	0.0571735324988096	0.408258051398881	0.415	0.235	1
PLSCR1	0.05722981556356	0.355996351173634	0.503	0.235	1
ZNF428	0.057423041904196	0.309987829966079	0.404	0.176	1
LRP10	0.0577388934899673	0.284445075405652	0.333	0.118	1
RALGAPA1	0.057771285176922	0.379964014138908	0.462	0.294	1
SCAMP5	0.0579115391228174	0.300950907585927	0.462	0.294	1
CALM2	0.0586248264451515	0.306096086154465	0.918	0.824	1
SUMO1	0.0588539137099664	0.29423947299794	0.456	0.294	1
MAT2B	0.0590138235181644	0.285974963148047	0.298	0.059	1
SETX	0.0593098079734485	-0.313749899221698	0.433	0.529	1
PTGER4	0.0593545745915907	-0.393311722057884	0.175	0.353	1
RNF167	0.0594104148943813	0.281816952999383	0.304	0.059	1
NCL	0.0596540242639626	0.31955728098223	0.743	0.706	1
HNRNPL	0.0597202962402199	0.267428215547283	0.462	0.235	1
FKBP5	0.0600018772824304	0.321246674409251	0.462	0.176	1
BCCIP	0.0602371560120213	0.281816952999383	0.304	0.059	1
NRP1	0.0602879238869734	0.31926484056488	0.298	0.118	1
TRAF4	0.0606730167774203	0.342847172063317	0.626	0.412	1
C1D	0.0608026692060682	0.285974963148047	0.292	0.059	1
KRAS	0.0608800882067049	0.286804494510422	0.38	0.118	1
TUFM	0.0609208643008018	0.292627869103598	0.485	0.294	1
TMEM107	0.0609422330649793	-0.450116252595719	0.316	0.647	1
TERF1	0.0612201388499382	0.297936334879266	0.357	0.176	1
C11orf31	0.0618874097809372	0.326630968789175	0.725	0.647	1
H2AFZ	0.0620991212605044	0.335521131971244	0.614	0.353	1
MAP3K8	0.0622273235558655	-0.418109914545941	0.626	0.588	1
EIF3I	0.0623175882734401	0.300950907585927	0.444	0.176	1
GRN	0.0624589402967147	0.306509565589754	0.901	0.941	1
HIST1H2BK	0.0626085570615182	-0.341749293722057	0.269	0.353	1
C1GALT1	0.0632249323829237	0.298346254950593	0.269	0.059	1
FAM107B	0.0636973321887096	0.302436240202118	0.257	0.059	1
MMADHC	0.0642854145192385	0.296001587991339	0.404	0.176	1
IGF2R	0.0643675138047121	0.352347103805221	0.52	0.353	1
RPS7	0.0644890249910322	0.314284143136884	0.988	1	1
ARF5	0.0645240740309321	0.285259297190356	0.626	0.412	1
NT5C	0.064532568781515	0.286804494510422	0.363	0.118	1
MAN2B1	0.0645893540249393	0.317535035601462	0.696	0.353	1
RPS8	0.0648097030804044	0.352479191987483	1	0.941	1
PPP6R1	0.0648427875166759	0.281816952999383	0.287	0.059	1
KDM6B	0.0651497211250956	0.348306694268216	0.468	0.176	1
DCAF7	0.0654284734559723	0.260539554552098	0.351	0.059	1
TMEM14C	0.0655382944896352	0.298674070065806	0.532	0.412	1
TSC22D3	0.0655768626968405	0.421578895374541	0.795	0.706	1
PNOC	0.0655871565553769	0.318630926122099	0.24	0.059	1
PTCRA	0.065868168525575	0.348956255837011	0.561	0.412	1
EIF3E	0.0659212839407612	0.321638447186054	0.637	0.471	1
ANKRD53	0.0661576290513853	0.273448703328866	0.292	0.059	1
PDIA4	0.066768488752787	-0.350945730610211	0.485	0.647	1
RTF1	0.0667699882912463	0.279313822781264	0.357	0.118	1
VDAC3	0.0673348328335836	0.281816952999383	0.409	0.176	1
TNIP1	0.0677907528311808	0.290528893601404	0.351	0.118	1
ARPC5L	0.0678687259937601	-0.27827971977339	0.456	0.588	1
CHD1	0.0693696774264446	0.303019160649986	0.398	0.118	1
SOD1	0.0693800656626761	0.308628210450039	0.456	0.353	1
RPL32	0.0694440649831105	0.358281839325035	0.977	0.941	1
LCP2	0.0700611482028561	-0.26324184240885	0.129	0.235	1
EEF1A1	0.0702637616896435	0.316742077031643	1	1	1
EIF5	0.0702691491722662	0.309142878500515	0.725	0.647	1
CLTB	0.0705615814010687	0.271044856017472	0.404	0.235	1
SSH2	0.0705628149498588	-0.252725197383924	0.31	0.647	1
ERGIC3	0.0705850889213564	0.290115755814078	0.585	0.353	1
WHSC1L1	0.0715523945371101	0.268571726249362	0.316	0.059	1
INTS6	0.0718165496461791	0.276539895898539	0.31	0.118	1
CGGBP1	0.0718348402010488	0.268571726249362	0.31	0.118	1
VMA21	0.0719282462686767	0.260539554552098	0.322	0.118	1
CHCHD10	0.0727357568253479	0.300393338572318	0.491	0.235	1
TSPAN13	0.0727677993873397	0.319725616981281	0.883	0.706	1
SH3GLB1	0.0728175133772454	0.288934420768247	0.386	0.176	1
HNRNPD	0.0728419719042864	0.260337921322259	0.374	0.176	1
PUM2	0.0728845607114377	0.256499145015093	0.292	0.059	1
JUNB	0.0732167917610797	0.425826474576274	0.942	1	1
TNFSF9	0.0733436465048085	-0.666222477189353	0.216	0.353	1
JUN	0.0740640285577811	-0.572780209869432	0.708	0.882	1
EIF4A3	0.0742112227704339	0.369522533418488	0.69	0.471	1
MPHOSPH8	0.0742212757388407	0.275547339985788	0.351	0.118	1
STXBP2	0.0746617736780948	-0.251998188991307	0.339	0.529	1
MED10	0.0749488710481256	0.26797154617733	0.351	0.118	1
BRD4	0.0749912810463596	0.278239131651499	0.404	0.176	1
EIF4H	0.0750411055898484	0.273830601366733	0.45	0.294	1
ARPC1B	0.0751901296315726	0.255277397764771	0.953	0.824	1
PSMC4	0.0755378214486864	0.256499145015093	0.275	0.059	1
HERPUD1	0.0756696042938504	0.31198903135438	0.977	1	1
TMEM50A	0.0762728249211597	0.2898726538316	0.708	0.647	1
CALCOCO2	0.0763459801791505	0.268571726249362	0.298	0.118	1
PTP4A2	0.0769416499163401	0.281816952999383	0.386	0.118	1
ADAM10	0.07711447302928	-0.27950483478114	0.31	0.412	1
CHST11	0.0773806341380562	-0.253499690774904	0.292	0.412	1
APP	0.0777063017680282	0.394028943606311	0.895	0.941	1
UBA52	0.0785038961331537	0.276894141536166	0.959	0.882	1
RELB	0.0786922351471046	-0.335692813354942	0.38	0.706	1
FCRLA	0.0787601170104422	-0.269830665286863	0.076	0.294	1
RNF130	0.0791782873006214	0.277963383683393	0.76	0.588	1
SNX9	0.0795255584774291	0.287833301185528	0.655	0.294	1
SERTAD2	0.079590363659125	0.252645575699103	0.363	0.176	1
SNHG15	0.0796031465843106	0.295848483803641	0.456	0.294	1
NCF4	0.0796131804387522	0.290528893601404	0.322	0.176	1
G3BP1	0.0797118085964179	0.252442344319479	0.316	0.059	1
RPL41	0.0798237322637237	0.282824509759683	0.988	1	1
RNASE6	0.0805388524444372	-0.253029041008077	0.813	0.941	1
ATM	0.0810235705384043	0.252216483223092	0.269	0.059	1
CLINT1	0.081151394280028	0.295848483803641	0.45	0.235	1
RAB11FIP1	0.0811914163490287	-0.359223310765137	0.731	0.824	1
MT-CYB	0.0812934367237482	0.302567897104422	1	1	1
PCNXL4	0.0813331982090765	0.26076354380155	0.257	0.059	1
SFT2D2	0.0816262063984662	0.316775638020353	0.52	0.412	1
LDLRAD4	0.0818388428728636	0.408534317389532	0.754	0.647	1
SND1	0.082037842184386	0.281816952999383	0.491	0.412	1
OGT	0.0820521083462531	-0.283667083304472	0.567	0.647	1
CRIP1	0.0823738433067483	0.34601574252166	0.912	1	1
MAP3K2	0.0825418272771656	0.272397731082891	0.532	0.294	1
SCAF11	0.0828834472153992	0.297817294345824	0.632	0.471	1
CHORDC1	0.0829038489558752	-0.333552526517878	0.257	0.353	1
ZNHIT1	0.0829715288496063	0.256499145015093	0.485	0.294	1
TXNRD1	0.0829776920785021	-0.255211043160632	0.228	0.353	1
RP11-182L21.6	0.0831709429293787	0.319835020186904	0.304	0.118	1
PDPK1	0.0832194033976276	0.256499145015093	0.251	0.059	1
RAP1A	0.0834558557870465	0.256499145015093	0.351	0.176	1
UGCG	0.0838104262772869	-0.272655832872803	0.889	1	1
FAU	0.0838792202491395	0.280679943212308	0.988	1	1
ARFGAP3	0.0839445419497762	-0.291747011400031	0.374	0.529	1
STK17A	0.0840503700260153	0.260539554552098	0.298	0.118	1
NACA	0.0840877816229366	0.305190304184692	0.977	0.882	1
DRAP1	0.0848010513454367	0.288525171734502	0.538	0.353	1
RNF126	0.0849950931422484	0.260155456218203	0.409	0.235	1
SMG1	0.0862940693232001	-0.271568285185404	0.333	0.294	1
RAB31	0.0866545406838694	0.29423947299794	0.205	0.059	1
TRIM22	0.0876971279063593	-0.271568285185404	0.573	0.706	1
CSTB	0.0879098364430474	-0.268467507507156	0.532	0.706	1
RANBP2	0.0886397551734986	0.489090559406827	0.667	0.471	1
TFRC	0.0890791411537786	0.278239131651499	0.374	0.176	1
NUDT4	0.089328399500517	-0.257640483440935	0.275	0.412	1
MT-CO3	0.0895284269455589	-0.254273172426089	1	1	1
NDUFAF3	0.089549980241528	-0.254326478750898	0.474	0.588	1
AES	0.09070656528061	0.259989549954861	0.427	0.235	1
ARHGDIA	0.0907601780957682	0.251179983537493	0.62	0.529	1
CHD2	0.0913227932897203	-0.268229383919889	0.427	0.706	1
EMC3	0.0913578645282278	0.267428215547283	0.38	0.176	1
RASSF5	0.0919567177608058	0.266482588999276	0.456	0.353	1
SLC2A3	0.0922513763085172	-0.528666934265104	0.421	0.588	1
RPS15A	0.0924810747134698	0.330174123007471	0.994	1	1
MTDH	0.092629557890551	0.265009834683002	0.813	0.647	1
CCND2	0.092816041045707	0.296186893282336	0.246	0.118	1
HS3ST3B1	0.0928433722964874	0.260337921322259	0.333	0.176	1
MCL1	0.093726373622033	-0.342921468239751	0.854	1	1
WASF2	0.0939328834160033	0.27014192141888	0.591	0.353	1
SLC12A7	0.0943340749130713	0.252442344319479	0.275	0.118	1
CDC37	0.0943902268166982	0.256499145015093	0.661	0.529	1
TRIM38	0.0949655496989386	0.286804494510422	0.304	0.176	1
RAC1	0.0949682184752261	0.254825504457063	0.854	0.765	1
ITM2C	0.0951327169915237	0.317212486167965	0.918	0.824	1
TMEM141	0.0952494891248859	0.263798447496704	0.38	0.118	1
EEF1B2	0.095275612327667	0.274187925834892	0.971	0.824	1
TTC14	0.0954537796225699	-0.270166743260115	0.257	0.412	1
SLC1A5	0.0960927736932365	0.275547339985788	0.31	0.176	1
CXXC5	0.0968739008943313	0.25282941612613	0.392	0.118	1
CDK2AP2	0.0968857782648928	0.29536117810714	0.667	0.529	1
RPL29	0.0970112302807312	0.311749098534418	0.988	0.882	1
FOS	0.0970998314086519	-0.442307023096561	0.947	1	1
IRF2BP2	0.0973820465125094	0.301619580295563	0.684	0.647	1
GNL3	0.0974780125728241	0.377127132803708	0.491	0.471	1
LINC00657	0.0977410088126255	0.278239131651499	0.351	0.176	1
BCAS2	0.0983470967152462	-0.259780329433362	0.322	0.588	1
FDFT1	0.10026052118264	-0.258861633916289	0.351	0.471	1
TACC1	0.101402058509918	-0.275528686401501	0.474	0.765	1
SUN2	0.101619011450341	-0.251582992805147	0.211	0.176	1
PRKCB	0.102609563876818	0.253748111643203	0.596	0.471	1
CYB5R3	0.10326904810809	0.263467814331186	0.404	0.176	1
GLA	0.103727515720521	0.268571726249362	0.251	0.118	1
ATP2B4	0.104211001271093	0.292474247473371	0.333	0.118	1
TLR9	0.104551424463102	0.327355081782437	0.345	0.176	1
MCTP1	0.105192669116241	-0.274678707599796	0.164	0.294	1
RPS6	0.105541540726407	0.292305236418109	0.994	1	1
RPL19	0.105629701266555	0.292172979829554	0.988	1	1
SOD2	0.108769098875831	-0.36571971630851	0.357	0.647	1
NDUFAB1	0.109268668516454	0.252996514463891	0.404	0.176	1
SET	0.109659793620418	0.267428215547283	0.585	0.412	1
TPM4	0.110278410218195	-0.30739930471233	0.637	0.706	1
ATP5H	0.110937778993336	0.250326285908012	0.503	0.294	1
CCL3	0.111960729826864	-0.457850243195455	0.099	0.294	1
MMP23B	0.11227417676422	0.260337921322259	0.304	0.118	1
OS9	0.112649260903123	0.290115755814078	0.503	0.471	1
RPL9	0.113079238487121	0.271121663882635	0.971	0.941	1
NUCB1	0.113193718551273	0.267830711024643	0.55	0.353	1
JAML	0.114518446170661	0.256499145015093	0.69	0.647	1
GK	0.114702315145469	-0.425060420372464	0.111	0.412	1
SH3BGRL3	0.114763968579757	0.265874213680549	0.971	0.941	1
PSMA7	0.115237129884682	0.263467814331186	0.678	0.588	1
RPS12	0.116007152809935	0.314690083469231	1	1	1
SCGB3A1	0.118703304080359	0.359292265167673	0.427	0.471	1
PLAUR	0.119110836664634	0.325833838416157	0.538	0.412	1
SNHG7	0.119418766028318	0.270819198789842	0.62	0.529	1
IRF7	0.11985933093057	0.307504590547472	0.942	0.882	1
ANAPC16	0.120469909371764	0.263684804675967	0.626	0.471	1
YWHAB	0.122161443180522	0.254788280611463	0.795	0.765	1
DUSP1	0.122824269436575	-0.365887346851187	0.848	1	1
CALR	0.123097123421721	-0.266208954452698	0.813	1	1
TOMM7	0.123464984650181	0.25794947159274	0.865	0.765	1
IL2RG	0.123508281054851	-0.281194423937178	0.62	0.882	1
UBAC2	0.124628154521767	-0.29535061890333	0.339	0.529	1
TIPARP	0.124817603219793	0.264563704851823	0.222	0.118	1
RPL6	0.125306907540097	0.271028881959342	0.988	0.882	1
HLA-DMB	0.126155416622527	0.281141048952022	0.702	0.529	1
ZNF706	0.127323143270632	0.273658765297919	0.713	0.588	1
LPXN	0.127503168280291	-0.260040780014336	0.538	0.647	1
CD4	0.128484628678288	0.272212150679649	0.684	0.471	1
KLF3	0.130381392639727	0.273083273030628	0.404	0.118	1
ATG101	0.131063408031564	0.264425210287514	0.585	0.412	1
C12orf45	0.131245731482971	0.301159915842514	0.608	0.412	1
KLF2	0.133646293603838	0.260539554552098	0.216	0.059	1
PMEPA1	0.137617875882152	0.256499145015093	0.456	0.235	1
ARL4D	0.137650025483357	0.26076354380155	0.158	0.059	1
ITGB2	0.137728491909475	0.268731713450727	0.45	0.294	1
M6PR	0.138190348066852	0.26998249535238	0.649	0.412	1
RPS14	0.138220600289228	0.278239131651499	0.994	1	1
MX1	0.14085242265586	0.313799998852434	0.509	0.529	1
PMAIP1	0.141417164268122	-0.450995483952994	0.339	0.529	1
CXCL3	0.144048155285035	-0.439304079602969	0.047	0.118	1
IFITM3	0.146885720280181	0.269788377133776	0.392	0.353	1
PTGES3	0.152641450399266	-0.260757369081188	0.643	0.706	1
MRPS6	0.153170308734332	0.253417478477685	0.456	0.235	1
POLB	0.153552375024369	0.304067561934203	0.52	0.412	1
S100A9	0.155527288581714	0.519401188468387	0.211	0.176	1
ZBTB18	0.158318040558574	0.256499145015093	0.38	0.294	1
ZFAND5	0.158659294561552	0.253646076032686	0.491	0.471	1
HIGD1A	0.159538155448078	0.253748111643203	0.532	0.294	1
RNF144B	0.162457354991764	0.252645575699103	0.257	0.118	1
IFITM2	0.163290317626789	-0.2956326983952	0.637	0.824	1
LAMP5	0.164206308430298	0.276155797564645	0.561	0.471	1
CYP51A1	0.16564931184801	-0.282118496080556	0.164	0.294	1
FGD2	0.17113723350308	-0.25006207996444	0.228	0.294	1
SFTPA1	0.172266050046738	-0.261952826485962	0.123	0.294	1
ITGA4	0.175683702757663	-0.269282569904548	0.363	0.529	1
LMNA	0.177435389341244	0.260337921322259	0.228	0.176	1
ODC1	0.180973004312117	-0.276014713142538	0.532	0.471	1
CHMP1B	0.188841224148218	0.395670710515877	0.474	0.353	1
IFITM1	0.194418454780363	0.360760155339502	0.205	0.118	1
FAM105A	0.19951632987386	0.267428215547283	0.485	0.176	1
CD9	0.201728997277814	0.301619580295563	0.503	0.412	1
HLA-DRB5	0.205820220449086	0.267515168288523	0.912	1	1
MT2A	0.20947399887783	0.265335726815591	0.444	0.471	1
CD69	0.215429672827413	-0.649587416684821	0.234	0.412	1
ATF3	0.215499925714874	-0.377895451474325	0.515	0.588	1
RPL34	0.223367382094837	0.271013187899347	0.977	1	1
DNAJB1	0.225380098847964	-0.525993135880702	0.433	0.529	1
RPL17	0.228491738329145	0.290705900416629	0.912	0.765	1
RGCC	0.245747248315062	-0.332119466690419	0.228	0.353	1
TXN	0.247167369507656	0.305850152443539	0.93	0.824	1
THBD	0.24869712432716	0.346607458515256	0.415	0.235	1
RASGEF1B	0.303617113764002	-0.25230423337013	0.322	0.412	1
HSPA1A	0.359986361508395	-0.515633101660253	0.491	0.706	1
S100A8	0.363313395754865	0.502735809291481	0.164	0.294	1
HSPA1B	0.369377661869414	-0.509876406798658	0.404	0.588	1
MIR155HG	0.391199343984799	-0.36481021192567	0.333	0.471	1
CCL4	0.455288002818099	-0.447097451419194	0.246	0.294	1
DUSP2	0.479511465720632	-0.265376314937483	0.357	0.412	1
TCL1A	0.480620779746699	-0.343877002259204	0.363	0.529	1
PTGDS	0.641548739851818	-0.288747731200048	0.544	0.588	1
SMIM3	0.993188735421951	0.806371432677986	0.515	0	1
BCL2L11	0.993354073892827	0.572069249006709	0.427	0	1
SMAP2	0.993424102838374	0.489548225318706	0.415	0	1
CISH	0.993444049805665	0.4678082386823	0.275	0	1
CXCL16	0.993483872564787	0.426680947258437	0.216	0	1
CHD4	0.99350767536026	0.403513887976903	0.304	0	1
GABARAPL1	0.993515984662436	0.395670710515877	0.333	0	1
IL10RB	0.993524496662982	0.387765531008763	0.327	0	1
OPTN	0.993528831928608	0.383789382629124	0.24	0	1
SGK1	0.993542170389572	0.371765189662322	0.164	0	1
VIPR2	0.993580452341901	0.338975366839331	0.234	0	1
DYNLT1	0.993585546910833	0.334799995428851	0.263	0	1
MS4A4A	0.993606703464124	0.317921957641499	0.222	0	1
RAB21	0.993612199172189	0.313657558855042	0.275	0	1
TMEM173	0.993612199194088	0.313657558855042	0.251	0	1
GYPC	0.993617782939127	0.309374897063041	0.24	0	1
DERL2	0.993629225759412	0.300754154019134	0.246	0	1
ACSL1	0.993629225880922	0.300754154019134	0.187	0	1
CHMP2B	0.993641056530448	0.29205844705158	0.263	0	1
CAPNS1	0.993641056580895	0.29205844705158	0.228	0	1
PRPF38A	0.993647125842999	0.287682072451781	0.246	0	1
CHPF	0.993653302598414	0.283286460978743	0.222	0	1
CCDC90B	0.993665993965888	0.27443684570176	0.246	0	1
CMSS1	0.993665994089781	0.27443684570176	0.187	0	1
PLAU	0.993665994131965	0.27443684570176	0.175	0	1
UBA1	0.993672517055055	0.26998249535238	0.251	0	1
ZNF655	0.993672517057717	0.26998249535238	0.251	0	1
GNA12	0.993672517093148	0.26998249535238	0.222	0	1
BFAR	0.993685940874892	0.26101382536962	0.222	0	1
SLC30A7	0.993685940899612	0.26101382536962	0.211	0	1
PSMA3-AS1	0.993692851514927	0.256499145015093	0.222	0	1
UGGT1	0.993692851574775	0.256499145015093	0.193	0	1
PIH1D1	0.993699901722126	0.251963989849702	0.24	0	1
CTR9	0.993699901767927	0.251963989849702	0.216	0	1
