## Supplementary material for "Single-cell RNA-sequencing reveals profibrotic roles of distinct epithelial and mesenchymal lineages in pulmonary fibrosis": Plasma_Cells_disease_vs_control_.csv

	p_val	avg_logFC	pct.1	pct.2	p_val_adj
DDOST	1.81080310765722e-38	-0.677503807602838	0.495	0.824	4.77635535706745e-34
ITGA4	7.30556683855761e-38	-0.822461406334792	0.199	0.647	1.92698936500634e-33
SMCHD1	2.54960243352245e-36	-0.74235814992455	0.369	0.765	6.72508633890216e-32
MT-ND4L	2.85912117426376e-36	-0.931516869696059	0.907	1	7.54150392135552e-32
UBE2J1	3.52833593493719e-36	-0.720612127686918	0.743	0.945	9.30669169558383e-32
HSPA8	4.34663428601863e-36	-1.05256514733985	0.536	0.895	1.14651172562313e-31
HBB	3.42291076451396e-35	-2.71889001323371	0.057	0.244	9.02861172355847e-31
P4HB	4.48813897663197e-35	-0.676312469069348	0.639	0.899	1.18383641786621e-30
MT-CO1	3.31154628612292e-34	-0.829424401620971	0.995	1	8.73486563890643e-30
AQP3	2.37416938525773e-31	-0.872905185620956	0.202	0.626	6.26234658749431e-27
LSP1	2.73671537160557e-31	-0.7721483005669	0.44	0.815	7.21863413568402e-27
CANX	4.19962831751418e-31	-0.63827976371281	0.456	0.853	1.10773596131072e-26
SSR4	4.05225257889172e-30	0.709917276924493	0.967	0.975	1.06886266273427e-25
PDIA4	1.37297645507071e-29	-0.692077181750985	0.546	0.849	3.62149999554e-25
CD38	3.77622361760519e-27	-0.683327377185878	0.519	0.773	9.96054503615722e-23
CALR	1.19473183206446e-26	-0.663522989287572	0.713	0.941	3.15134415343642e-22
PDIA6	1.38394059785613e-26	-0.573884594001505	0.727	0.958	3.65042011496511e-22
MEF2C	2.72934352833519e-26	-0.606156450436638	0.489	0.782	7.19918942468973e-22
NCOA3	1.07748626788835e-25	-0.628999800856279	0.306	0.643	2.8420855288091e-21
HM13	3.03076411085968e-25	-0.52588472638743	0.653	0.891	7.99424649521457e-21
HSPA5	8.29621303540484e-25	-0.774522428623952	0.751	0.962	2.18829211234873e-20
SELM	1.03018209263297e-24	0.625822158556615	0.639	0.227	2.717311305738e-20
RPN1	1.0517936507166e-24	-0.543548667938705	0.555	0.815	2.77431611249517e-20
HLA-E	1.05691732651996e-24	-0.555159233764837	0.691	0.929	2.78783083216169e-20
MT-ND5	2.01578020084332e-24	-0.663923861403618	0.929	0.996	5.31702343576441e-20
NCF1	3.50117001626364e-24	-0.520922236775619	0.445	0.786	9.23503615189861e-20
PPIB	4.27163972634518e-24	-0.704613326140457	0.967	0.987	1.12673041061807e-19
NUCB1	4.7796871238634e-23	-0.434787445710247	0.194	0.542	1.26073807266145e-18
EEF1G	7.63030835512537e-23	-0.606933342683317	0.579	0.853	2.01264643483142e-18
FAM46C	7.83028175592135e-23	-0.660312265513101	0.607	0.924	2.06539341875937e-18
IFNG-AS1	8.69216144596746e-23	-0.408490584911223	0.12	0.483	2.29273142460284e-18
HIST1H1D	2.39213619382044e-22	-0.646645120664156	0.172	0.517	6.30973763844017e-18
ANXA6	3.07841997168445e-22	-0.497302142405001	0.306	0.618	8.11994835931208e-18
HLA-A	5.21601675693897e-22	-0.741281821926487	0.844	0.945	1.37582873997779e-17
MT-ATP6	5.38171630496233e-22	-0.688178877699479	0.932	0.987	1.41953530975991e-17
MT-ND6	6.61639514537329e-22	-0.738121101731678	0.459	0.723	1.74520654749511e-17
PDIA3	6.64511388607178e-22	-0.531076635331722	0.577	0.819	1.75278168972915e-17
RPN2	1.2301525057697e-21	-0.521914683237405	0.574	0.853	3.24477326446875e-17
CD63	1.93028985717584e-21	0.691899379821811	0.653	0.378	5.09152555627271e-17
SSR1	2.07935180758533e-21	-0.450430222780701	0.445	0.71	5.48470626286783e-17
PCBP1	3.2363604351234e-21	-0.512298231871681	0.388	0.727	8.536547919725e-17
ATP5B	5.51287042865172e-21	-0.579557928029196	0.333	0.647	1.45412983296546e-16
CCNC	5.86204850189484e-21	-0.395271339918621	0.213	0.58	1.5462325333448e-16
ARF1	9.02833183866038e-21	-0.489203159752825	0.41	0.744	2.38140308908345e-16
RBM3	9.45404471608208e-21	-0.603455410086225	0.369	0.693	2.49369337476097e-16
SEC61A1	1.27229894036427e-20	-0.447837290253156	0.44	0.773	3.35594291499882e-16
EEF2	1.69804814159083e-20	-0.549981356014774	0.68	0.937	4.47894158307414e-16
CCT8	2.03929172163963e-20	-0.486874869993234	0.276	0.609	5.37903977416884e-16
TXNDC5	2.05628529888555e-20	-0.779315557574714	0.486	0.744	5.42386373287042e-16
EDEM1	2.63691572185872e-20	-0.458053459875078	0.208	0.529	6.95539259954676e-16
EAF2	4.27783895029123e-20	-0.483946905863998	0.448	0.756	1.12836557991832e-15
SLC9A3R1	8.8497736180975e-20	-0.445764504341398	0.158	0.525	2.33430478724558e-15
SPCS2	1.67018786974738e-19	-0.412846288307561	0.863	0.924	4.40545454403267e-15
RAC2	2.6131019907884e-19	-0.607144036148231	0.454	0.748	6.89257912110255e-15
PPP3CC	3.54955965312094e-19	-0.378490829023051	0.205	0.525	9.36267349703711e-15
STK4	6.99410983043049e-19	-0.476064813210747	0.342	0.668	1.84483634997265e-14
CYTIP	1.09640423877354e-18	-0.483637573543443	0.56	0.786	2.89198546061298e-14
CKAP4	1.50641012584832e-18	-0.41094457387279	0.32	0.609	3.97345798895011e-14
PCBP2	1.60509753563908e-18	-0.511423697430329	0.35	0.702	4.23376576975521e-14
TNFRSF13B	4.81398386006037e-18	-0.430362659729892	0.213	0.555	1.26978452276812e-13
PTGES3	5.12586353923742e-18	-0.471862390636644	0.369	0.702	1.35204902574465e-13
PGK1	8.37484573288594e-18	-0.491643090947905	0.284	0.592	2.20903305896332e-13
TPD52	8.75680548950943e-18	-0.399352422987331	0.486	0.807	2.3097825839679e-13
XRCC6	1.13947988483685e-17	-0.415610021254853	0.213	0.538	3.00560609223416e-13
HLA-B	1.14752030236774e-17	-0.535429014479581	0.97	1	3.02681430155538e-13
SUB1	1.44796787311569e-17	-0.749155727206725	0.76	0.899	3.81930485891726e-13
TAPBP	1.52958672945806e-17	-0.414447204423992	0.393	0.676	4.03459091629152e-13
ANAPC5	1.69171617445601e-17	-0.365145021418512	0.265	0.584	4.46223975336261e-13
TRAM1	1.70029555438888e-17	-0.427805113578774	0.579	0.845	4.48486958381155e-13
HLA-C	2.0295291424924e-17	-0.485093016360686	0.97	0.996	5.35328901915222e-13
APOBEC3G	2.52962618977506e-17	-0.375521744030305	0.137	0.454	6.67239500076967e-13
TMED9	3.29945462820407e-17	-0.41629443239769	0.675	0.845	8.70297147281388e-13
IQCB1	3.55741330951369e-17	-0.353989680945318	0.101	0.374	9.38338908650425e-13
H3F3B	5.43133296141466e-17	-0.576909643661614	0.907	0.992	1.43262269523235e-12
EWSR1	5.57311265479767e-17	-0.424221391707809	0.238	0.55	1.47001992495598e-12
STT3A	6.30456804761726e-17	-0.378849125279784	0.246	0.542	1.66295591392001e-12
PREB	6.46581120511768e-17	-0.358514575543607	0.243	0.563	1.70548702157389e-12
VCP	1.03171646012637e-16	-0.444637287522485	0.421	0.71	2.72135850687533e-12
SND1	1.26414187978292e-16	-0.36543113406771	0.314	0.592	3.33442703630341e-12
ATP5A1	1.47958275166529e-16	-0.464046678230906	0.393	0.668	3.90269542406755e-12
GHITM	2.27919131078558e-16	-0.402747492696918	0.284	0.576	6.01182292045913e-12
SRP72	2.33762075460335e-16	-0.351849394108253	0.27	0.546	6.16594226441727e-12
HSPH1	2.76912409433607e-16	-0.952373300486999	0.23	0.416	7.30411862363024e-12
HSPD1	5.94641391860657e-16	-0.683558556110503	0.41	0.706	1.56848559931086e-11
ARF4	6.89283150160875e-16	-0.408971469748574	0.587	0.786	1.81812216517934e-11
SEC63	8.2287531291606e-16	-0.331182339640257	0.238	0.508	2.17049821287869e-11
HSH2D	9.68053615255356e-16	-0.375302882546864	0.369	0.655	2.55343502095905e-11
BSG	1.44498627872704e-15	-0.372520017330918	0.311	0.58	3.8114403073983e-11
ABCB9	2.07231815565643e-15	-0.408856454508928	0.109	0.378	5.46615359917497e-11
DNAJB11	2.30696275633961e-15	-0.396171294981612	0.448	0.643	6.08507566239699e-11
CDC42SE2	2.73317423230059e-15	-0.297489378349918	0.172	0.445	7.20929367253926e-11
ZRANB2	2.7675812851297e-15	-0.349266766071696	0.24	0.521	7.30004915578662e-11
HERC2	2.90245608802184e-15	-0.356782624236034	0.178	0.399	7.6558084233752e-11
STARD7	3.87029665254032e-15	-0.326984305276056	0.191	0.462	1.02086814804056e-10
DCTN2	3.87611688217565e-15	-0.316378021627968	0.139	0.42	1.02240335001147e-10
MT-CYB	5.46803210257666e-15	-0.479251409200335	0.981	1	1.44230282769665e-10
GMPPB	6.06219147963476e-15	-0.361505574786702	0.331	0.605	1.59902424658326e-10
ITGB7	6.46096242651052e-15	-0.390897517520926	0.238	0.542	1.70420805924068e-10
SLC38A5	7.83327538480919e-15	-0.335697433188813	0.216	0.508	2.06618304825112e-10
AKAP2	8.17763288834811e-15	-0.356596509490282	0.178	0.458	2.15701422695958e-10
KLF2	8.88828352372183e-15	-0.660593412927156	0.301	0.697	2.34446254505211e-10
COPB2	9.00034349833399e-15	-0.344084151955914	0.265	0.584	2.37402060455556e-10
IDH2	9.4215427980808e-15	-0.377974347563321	0.331	0.571	2.48512034384977e-10
SEMA4A	1.00407057575568e-14	-0.31228955880679	0.158	0.424	2.64843695767075e-10
MAN1A1	1.02859443146098e-14	-0.339597450415624	0.21	0.483	2.71312353186463e-10
SSR2	1.12246492092843e-14	-0.402191782763195	0.776	0.899	2.96072572193291e-10
ST6GAL1	1.20355898011799e-14	-0.552059594707411	0.552	0.664	3.17462752185723e-10
DDX5	1.47716065423903e-14	-0.425466689117685	0.59	0.819	3.89630665768629e-10
AREG	1.71122996424903e-14	0.985240729987609	0.32	0.113	4.51371127669966e-10
IGLV6-57	1.71976625833917e-14	2.18433682268338	0.328	0.206	4.53622745962123e-10
TMEM154	2.10989423726511e-14	-0.327901078767942	0.131	0.374	5.56526802963418e-10
PRKCSH	2.45916218376208e-14	-0.305199516775886	0.219	0.496	6.48653209210924e-10
CLDND1	2.69790616432676e-14	-0.340543981919242	0.199	0.458	7.11626708964469e-10
HSP90B1	2.7689329091737e-14	-0.553287211338878	0.937	1	7.30361433452747e-10
LITAF	2.78229637218579e-14	-0.398747803348189	0.208	0.5	7.33886314091447e-10
B4GALT3	3.32892370814862e-14	-0.312316984544749	0.262	0.504	8.78070206498362e-10
CBWD5	3.55631369021515e-14	-0.339491764248084	0.23	0.504	9.38048862068051e-10
NDUFS2	3.63665109336284e-14	-0.286700176085687	0.101	0.366	9.59239458896316e-10
IBTK	3.86059676396625e-14	-0.279032856244275	0.126	0.361	1.01830960843138e-09
PPA1	4.08815717951496e-14	-0.396203740918573	0.301	0.58	1.07833321924066e-09
YWHAZ	5.15577791800057e-14	-0.421666952762338	0.456	0.765	1.35993954143101e-09
PDLIM1	6.31932096273711e-14	-0.352464411402389	0.123	0.37	1.66684729034117e-09
PPP1R2	7.72067668336993e-14	-0.374963880340103	0.279	0.534	2.03648288877249e-09
WARS	7.79952583199936e-14	-0.502029329601245	0.23	0.45	2.05728092870647e-09
SHMT2	1.01095387024453e-13	-0.382631256908702	0.202	0.475	2.66659302354400e-09
SNRNP70	1.06848363382469e-13	-0.328954258945298	0.23	0.529	2.81833928093939e-09
PSMA3	1.09723495560133e-13	-0.367525375670825	0.273	0.538	2.89417664238962e-09
MAT2B	1.12485750048978e-13	-0.264848221252318	0.12	0.37	2.96703662904189e-09
UBA5	1.26607736829e-13	-0.282827219021352	0.216	0.466	3.33953227433853e-09
PGAM1	1.33125691920659e-13	-0.492883016711226	0.249	0.613	3.51145637579123e-09
EIF5A	1.44949169778241e-13	-0.46978957970935	0.522	0.706	3.82332425124066e-09
NPM1	1.46559764805571e-13	-0.63170581787169	0.508	0.769	3.86580691627654e-09
HIST1H1E	1.53285365179745e-13	-0.600144867271111	0.224	0.5	4.04320807734614e-09
PIK3R5	1.63368521673145e-13	-0.277924309088146	0.055	0.282	4.30917149617255e-09
CRIP1	1.71724814720133e-13	0.974416516064102	0.626	0.508	4.52958543787296e-09
SDHA	1.9506743268372e-13	-0.280018608024196	0.169	0.445	5.14529367189848e-09
DECR1	2.06333643734133e-13	-0.305659181228934	0.148	0.42	5.44246252077523e-09
TKT	2.09409100466652e-13	-0.360435645251143	0.172	0.458	5.52358384300887e-09
ATP6AP2	2.34897942847294e-13	-0.29985191044929	0.137	0.378	6.19590303848307e-09
CASP3	2.46607150008269e-13	-0.337850286549914	0.199	0.479	6.50475679576812e-09
RAB8A	2.59550906802211e-13	-0.311326334023509	0.284	0.563	6.84617426872191e-09
ATRX	2.64685452038003e-13	-0.339390881524165	0.243	0.529	6.98160816840639e-09
ORMDL1	3.05817495592839e-13	-0.284965603828868	0.167	0.424	8.06654808125231e-09
NXPE3	3.50620053129723e-13	-0.33347465924435	0.164	0.433	9.24830514140269e-09
FKBP1A	3.93961569818313e-13	-0.388427794316199	0.183	0.529	1.03915243270976e-08
RPL4	4.193270024931e-13	-0.493691886429688	0.623	0.861	1.10605883447605e-08
SARAF	4.45597446647927e-13	-0.366680669693937	0.571	0.849	1.17535238502324e-08
GORASP2	4.86606559324248e-13	-0.296547216542459	0.311	0.546	1.28352212152957e-08
GNL3	4.96353678229502e-13	-0.317285515110921	0.257	0.479	1.30923209706596e-08
GPI	5.03958598649899e-13	-0.335291114934455	0.117	0.332	1.32929159565884e-08
MBNL1	6.19160283883225e-13	-0.38117241553912	0.265	0.487	1.63315908079878e-08
RTN3	6.63114937300817e-13	-0.291049047333101	0.18	0.445	1.74909827011837e-08
ACO2	6.96022543332215e-13	-0.265465607827149	0.137	0.374	1.83589866254738e-08
ERP44	7.77249254519412e-13	-0.307665609271079	0.189	0.466	2.05015035864585e-08
IRF4	7.87228434492708e-13	-0.539217064641973	0.292	0.597	2.07647244166142e-08
MT-CO2	8.33451567822268e-13	-0.477700849790658	0.997	1	2.1983952004448e-08
VDAC3	8.74280265975219e-13	-0.301150928249885	0.137	0.387	2.30608905756283e-08
TRAF3IP3	8.90729152715737e-13	-0.327029514254567	0.15	0.403	2.3494762861183e-08
GARS	9.43832382804768e-13	-0.337523650870107	0.24	0.496	2.48954667612414e-08
FTH1	1.13168450160023e-12	0.710936843529703	0.97	0.975	2.98504420987093e-08
PEBP1	1.16595740511586e-12	-0.478759200591742	0.456	0.668	3.07544584747409e-08
NOP58	1.21288759799748e-12	-0.344625748092558	0.265	0.521	3.19923361723797e-08
SCGB1A1	1.28527877086167e-12	0.591593884705698	0.26	0.055	3.39017981390183e-08
UFL1	1.41327424313602e-12	-0.274267588856445	0.15	0.391	3.72779347111988e-08
IGKV1-9	1.56425759585181e-12	3.7060052476406	0.148	0.034	4.12604226057832e-08
ARHGDIA	1.77034122015269e-12	-0.378246658590877	0.268	0.5	4.66962903639676e-08
OXA1L	1.88999670703666e-12	-0.297454902922276	0.191	0.462	4.9852443141506e-08
LRPAP1	1.92544863555551e-12	-0.314464638769279	0.333	0.576	5.07875586600478e-08
EIF4B	1.97838533920584e-12	-0.348764015847012	0.306	0.567	5.21838700922323e-08
C15orf57	2.13071840014955e-12	-0.298051523510598	0.23	0.483	5.62019592407446e-08
HIST1H2AC	2.39045550879386e-12	-0.532715122159629	0.287	0.513	6.30530449554557e-08
STT3B	2.58694189848855e-12	-0.284907686870187	0.189	0.5	6.82357664564326e-08
CNBP	2.7919180789966e-12	-0.348424216891456	0.342	0.668	7.36424231696934e-08
CYCS	2.92338050684565e-12	-0.391539218646988	0.366	0.634	7.71100076290677e-08
SPN	3.9316525626384e-12	-0.257567372019401	0.079	0.277	1.03705199644713e-07
HNRNPA2B1	4.0324112205951e-12	-0.512781606145311	0.642	0.891	1.06362910765637e-07
SEC31A	4.3333345382847e-12	-0.288897139429949	0.232	0.492	1.14300365116336e-07
EPRS	4.94635632794004e-12	-0.297105427490911	0.317	0.588	1.30470040862075e-07
IGKC	4.95230638367862e-12	1.27970866357857	0.705	0.609	1.30626985482291e-07
THRAP3	4.967075390725e-12	-0.281597022533521	0.202	0.496	1.31016547581153e-07
HNRNPDL	6.04716724466719e-12	-0.366428185726362	0.426	0.752	1.59506130412586e-07
LRRC59	6.07071825669496e-12	-0.348226962803746	0.377	0.571	1.60127335456843e-07
RHOA	7.39276926817061e-12	-0.469484367883339	0.434	0.782	1.94999074986536e-07
UQCRC2	7.57165944374887e-12	-0.25500977225203	0.153	0.387	1.99717661147764e-07
MYDGF	7.71939022536228e-12	-0.430362659729892	0.842	0.95	2.03614355974381e-07
BAK1	8.05344338477805e-12	-0.278237502166954	0.098	0.324	2.12425676160291e-07
TAP1	8.76404176661981e-12	-0.327988249426353	0.216	0.508	2.31169129678131e-07
PDCD4	8.88015255792869e-12	-0.309284728176655	0.194	0.416	2.34231784020485e-07
FKBP2	9.3032382434994e-12	0.406998507624548	0.885	0.853	2.45391515148784e-07
VOPP1	9.51679554277289e-12	-0.340325561823725	0.514	0.697	2.5102451603172e-07
LDHB	9.51753281930723e-12	-0.483048426800154	0.311	0.584	2.51043963174867e-07
UQCRC1	1.04355934184719e-11	-0.305341956773278	0.202	0.475	2.75259647599033e-07
ARL5A	1.04778607846318e-11	-0.288392398459504	0.235	0.479	2.76374533916232e-07
PSMD6	1.13255868828203e-11	-0.256659890695248	0.158	0.433	2.98735005208151e-07
CYBA	1.20500797488642e-11	0.353702831963464	0.997	0.987	3.17844953535791e-07
ALDOA	1.40696544229724e-11	-0.480221009865232	0.489	0.71	3.71115274714744e-07
TUFM	1.45379147630971e-11	-0.346246626668719	0.333	0.525	3.83466577706214e-07
ELL2	1.46764144172664e-11	-0.376778413595785	0.473	0.727	3.87119783084235e-07
IFNAR1	1.51400189980741e-11	-0.268437730843583	0.303	0.517	3.99348281112202e-07
HIST1H2AJ	1.60759764178264e-11	-0.430362659729892	0.093	0.294	4.24036029973007e-07
TMED2	1.63897408630529e-11	-0.335709078767278	0.413	0.639	4.32312194744745e-07
OSTC	1.76089864542648e-11	-0.375893751368454	0.645	0.735	4.64472235704142e-07
GABARAP	1.79476443576241e-11	0.412582885918448	0.82	0.731	4.7340501522105e-07
CDC37	1.88459504123529e-11	-0.294714864198991	0.221	0.483	4.97099634026632e-07
GPR15	2.25177033265368e-11	-0.280151577906713	0.025	0.206	5.93949460644061e-07
TNFRSF17	2.27385478468378e-11	-0.458321470106884	0.615	0.744	5.99774676556041e-07
RPL41	2.36825842580566e-11	0.529711820022665	0.883	0.832	6.2467552497476e-07
MATR3.1	2.40586018166174e-11	-0.254820789921316	0.169	0.424	6.34593740116917e-07
TXNDC11	2.51838613347037e-11	-0.395412866042222	0.53	0.744	6.64274710425479e-07
EHD1	2.89829150343482e-11	-0.252955117738366	0.096	0.303	7.64482349861002e-07
HSPA9	3.01308677449836e-11	-0.296201742375734	0.18	0.437	7.94761898509432e-07
NFKBIA	3.01430050581944e-11	0.648002458402888	0.708	0.584	7.95082044419994e-07
OS9	3.06565079871402e-11	-0.300551048207901	0.44	0.597	8.08626711176797e-07
GYG1	3.32702829921289e-11	-0.273793599038352	0.115	0.311	8.77570254483383e-07
CDKN1B	3.52194463539165e-11	-0.315699751409752	0.232	0.487	9.28983336477255e-07
EIF3A	3.82302010386964e-11	-0.312106922575697	0.309	0.559	1.00839801279769e-06
SEC24D	3.83176352742812e-11	-0.291526214875676	0.273	0.479	1.01070426562971e-06
HYOU1	4.3915447159566e-11	-0.295947224024366	0.257	0.475	1.15835774972787e-06
TMEM165	4.52700270121696e-11	-0.260803354549788	0.169	0.382	1.1940875025e-06
HIST1H2AG	4.5271554146761e-11	-0.321343922067096	0.131	0.328	1.19412778372912e-06
NDUFV1	4.79566974590062e-11	-0.284380625226581	0.29	0.538	1.26495380887621e-06
PAPSS1	5.06475204949244e-11	-0.265978803622604	0.167	0.408	1.33592964809462e-06
TMEM230	5.12042996548658e-11	-0.260543960351689	0.213	0.45	1.3506158119964e-06
SF3B1	5.13573316117618e-11	-0.311326334023509	0.265	0.521	1.35465233592344e-06
IGKV3D-15	5.23437339216082e-11	3.16192117336944	0.112	0.05	1.38067066965026e-06
TM9SF2	5.26899534836806e-11	-0.302529288220007	0.273	0.504	1.38980290303904e-06
LMNA	5.37871787145258e-11	0.44687755727239	0.314	0.122	1.41874441295305e-06
PDK1	5.67337230742284e-11	-0.371406492596772	0.303	0.475	1.49646541352892e-06
BTN3A2	5.6856771827847e-11	-0.260049252564334	0.183	0.437	1.49971107050312e-06
LIME1	5.88979094188428e-11	-0.321700208470317	0.393	0.63	1.55355015674082e-06
ATXN2L	5.99845707582785e-11	-0.261595879293753	0.145	0.345	1.58221302289111e-06
MANEA	6.02150722194189e-11	-0.316073513327764	0.265	0.508	1.58829295993161e-06
SEP15	6.53696187970559e-11	-0.306123182474596	0.281	0.525	1.72425443500994e-06
SEPT2	6.5599360028732e-11	-0.287261816089218	0.227	0.508	1.73031431947786e-06
EIF3D	7.18045377362365e-11	-0.252228129290153	0.153	0.353	1.89398829186871e-06
PRMT1	7.22828686523881e-11	-0.303072422115861	0.292	0.492	1.90660522644404e-06
CELF2	8.51734881170953e-11	-0.258208220291381	0.096	0.315	2.24662109606462e-06
MT-ATP8	8.62977015545668e-11	-0.503047802347521	0.918	0.996	2.27627447390481e-06
ZC3H11A	8.69721069327975e-11	-0.255667450671001	0.12	0.328	2.2940632645664e-06
SLC38A10	9.38154676867754e-11	-0.253222461677934	0.216	0.471	2.47457059117407e-06
HNRNPA1	1.07543657634709e-10	-0.511997924632019	0.495	0.794	2.83667905743072e-06
SRP54	1.31803649493658e-10	-0.287406126645786	0.336	0.58	3.47658486269421e-06
TRABD	1.35010767004414e-10	-0.29402621617776	0.295	0.529	3.56117900127544e-06
TMCO1	1.36899145300976e-10	-0.26389744543412	0.219	0.45	3.61098875560386e-06
NUDT4	1.80877354330311e-10	-0.285926033623107	0.205	0.424	4.77100197517062e-06
TP53INP1	2.18281219385936e-10	-0.403975904556697	0.336	0.55	5.75760372374283e-06
CD48	2.24644817827012e-10	-0.333408418725	0.238	0.437	5.9254563598231e-06
SMARCA5	2.3733102873086e-10	-0.254561852636374	0.145	0.345	6.26008054483388e-06
RBBP4	2.38385080204041e-10	-0.305320064060704	0.339	0.588	6.28788326054199e-06
ENTPD1	2.6253102795046e-10	-0.252617769963349	0.167	0.366	6.92478092424929e-06
RP11-325F22.2	3.25204243903779e-10	-0.288280146116119	0.191	0.387	8.57791234144999e-06
PABPC1	3.32078731576624e-10	-0.43461798530003	0.563	0.819	8.75924070279661e-06
GNG7	3.60887548413508e-10	-0.304644731740851	0.44	0.643	9.51913086450309e-06
WIPF1	3.83495487412508e-10	-0.266969112821456	0.238	0.458	1.01154604714797e-05
HNRNPU	3.97051904325279e-10	-0.350468750509126	0.301	0.597	1.04730380803879e-05
UBE2G1	3.98533576465259e-10	-0.305327960678188	0.301	0.517	1.05121201464241e-05
UAP1	4.15891163856252e-10	-0.284345111610911	0.183	0.378	1.09699612290364e-05
HSP90AA1	4.45118799392429e-10	-0.629695562350383	0.727	0.878	1.17408985715741e-05
ITM2C	4.7168355634762e-10	-0.499485646368936	0.631	0.916	1.24415971657812e-05
NONO	4.77845688849796e-10	-0.272459630284083	0.161	0.391	1.26041357347911e-05
LMAN1	5.081640470646e-10	-0.346205011876042	0.76	0.878	1.3403843069423e-05
EIF4H	5.44177710211103e-10	-0.263308575066725	0.18	0.429	1.43537754622383e-05
NENF	5.47927563941376e-10	0.305819049603581	0.478	0.21	1.44526853540817e-05
TFRC	5.60674789331347e-10	-0.26489822000236	0.077	0.244	1.4788918918193e-05
TIMP1	5.91958637906326e-10	0.683804588493412	0.434	0.282	1.56140929920552e-05
PRDX4	6.29339269150695e-10	0.376537324331016	0.855	0.798	1.66000819023879e-05
YME1L1	6.56097987710536e-10	-0.26621189656805	0.232	0.441	1.73058966218408e-05
VPREB3	6.70851166681509e-10	0.391437228723341	0.167	0.025	1.76950412235582e-05
WSB1	6.72649140600556e-10	-0.325706617507329	0.205	0.412	1.77424663816209e-05
G3BP1	7.59292288727031e-10	-0.26028807654591	0.117	0.319	2.00278526997529e-05
FNDC3B	8.1256639271167e-10	-0.3571810424363	0.385	0.525	2.14330637405557e-05
ODC1	8.22995882283957e-10	-0.479505495389489	0.342	0.634	2.17081623870039e-05
HSP90AB1	8.37596386771477e-10	-0.478298805318928	0.648	0.87	2.20932798938712e-05
SRSF2	8.68199405162673e-10	-0.378738294324584	0.363	0.655	2.29004957099758e-05
HNRNPK	8.97095967200959e-10	-0.339811456035138	0.311	0.592	2.36627003268597e-05
MRPL22	8.97546244052475e-10	-0.250265797958048	0.183	0.403	2.36745772793721e-05
EIF3E	9.6095905103248e-10	-0.317508170274657	0.235	0.521	2.53472168890837e-05
MALAT1	9.84649951372076e-10	-0.464578137132493	0.986	0.987	2.59721117673413e-05
LILRB4	1.01404909506498e-09	-0.255645702321156	0.052	0.227	2.6747572980529e-05
RNF213	1.02017954772314e-09	-0.340322327195084	0.284	0.45	2.69092759302934e-05
CNN2	1.1062045074279e-09	-0.348596705033324	0.189	0.445	2.91783562924256e-05
GDI2	1.11067136261692e-09	-0.333279255148058	0.235	0.487	2.92961785317464e-05
APOBEC3B	1.40259991208212e-09	-0.289910824260795	0.128	0.353	3.699637788099e-05
TMED10	1.40970886606026e-09	-0.311731807151168	0.658	0.811	3.71838907600716e-05
SAR1B	1.60427037329594e-09	-0.272823712376479	0.35	0.567	4.23158396364271e-05
RP11-290D2.6	1.61559507946462e-09	-0.255499848223613	0.016	0.147	4.26145514110383e-05
KRTCAP2	1.6295689453621e-09	0.366984745602495	0.844	0.786	4.29831400718161e-05
SCGB3A1	1.68388230137886e-09	0.705478970706574	0.232	0.113	4.44157634634703e-05
SELK	1.72656197892432e-09	0.364736091269756	0.787	0.613	4.55415253180869e-05
HCLS1	2.26785748342629e-09	-0.302126954680079	0.339	0.605	5.98192768403353e-05
CD79A	2.37739048624564e-09	0.447902047365399	0.896	0.803	6.27084288557013e-05
ACADVL	2.58838909202728e-09	-0.308665724752372	0.366	0.601	6.82739390804037e-05
TMED5	2.72136678982592e-09	-0.26123639335477	0.347	0.538	7.17814918152383e-05
HSPA13	2.7859427300049e-09	-0.263666420839018	0.284	0.534	7.34848113893392e-05
HDLBP	2.88223066923927e-09	-0.305109300708343	0.609	0.718	7.60245983625244e-05
CPNE5	2.99124080886064e-09	-0.254545813072115	0.322	0.555	7.8899958815317e-05
ATF7IP	3.31439568737896e-09	-0.255108270159029	0.123	0.315	8.74238150459947e-05
CDK5RAP3	3.57745635395788e-09	-0.259986637473507	0.235	0.412	9.43625662483469e-05
DCPS	3.82801902797351e-09	-0.299925938304949	0.262	0.487	0.000100971657900857
PHB2	4.15181266388533e-09	-0.314601869454276	0.227	0.445	0.000109512362635303
ST8SIA4	4.46203037548718e-09	-0.279131690005968	0.183	0.387	0.000117694975214225
EIF2AK3	4.97672271688189e-09	-0.304937530921623	0.273	0.471	0.000131271015103194
TMSB10	5.59721090231339e-09	-0.609517003815711	0.847	0.937	0.00014763763197032
PSMA4	5.72685932696175e-09	-0.297718185123597	0.208	0.445	0.00015105736846727
EEF1A1	5.79089415589103e-09	-0.48499994144201	0.902	1	0.000152746415149938
LDHA	5.79942821385358e-09	-0.473792217657227	0.41	0.664	0.000152971517996816
LMAN2	6.02601654794353e-09	-0.276952446430357	0.71	0.811	0.000158948238485106
OGT	6.17932754342624e-09	-0.291976888640571	0.208	0.408	0.000162992122612954
EIF4G2	6.38894491091515e-09	-0.309113416097022	0.363	0.567	0.000168521199915209
GAB1	6.90800411488314e-09	-0.274049816898138	0.199	0.403	0.000182212424538272
CAPN2	6.97628915781524e-09	-0.250740159905102	0.156	0.374	0.000184013579115692
SLC38A1	7.25443613537684e-09	-0.263111355856935	0.199	0.403	0.000191350261942835
SRSF7	7.47073258647075e-09	-0.386056808007788	0.369	0.571	0.000197055513433339
HIST1H2AL	7.93747691008017e-09	-0.302529288220007	0.068	0.206	0.000209366828457185
PTCH2	8.20431886016418e-09	-0.342715352671136	0.139	0.248	0.000216405318574551
NCL	8.59556425482198e-09	-0.399046281684896	0.448	0.668	0.000226725198349439
PPP1CC	9.42181291530713e-09	-0.27747142591294	0.279	0.58	0.000248519159267056
ATP5C1	9.53986258185459e-09	-0.305199516775886	0.295	0.525	0.000251632955321578
PRDM1	9.69922483808016e-09	-0.350868769368852	0.533	0.71	0.00025583645355404
DNAAF1	1.02755534483475e-08	0.485118027547519	0.123	0.029	0.000271038273307062
SYNGR2	1.14740738063773e-08	-0.316901952507059	0.383	0.584	0.000302651644790815
POU2AF1	1.2217935501308e-08	-0.349368600633251	0.62	0.84	0.000322272484718002
SOCS3	1.53265195272299e-08	0.301642323436801	0.24	0.097	0.000404267605569743
CTHRC1	1.57235877665503e-08	0.295307712535614	0.18	0.017	0.000414741074518297
CTSH	1.610864947107e-08	-0.309510119361347	0.317	0.592	0.000424897847098413
APOA1BP	1.63703677669022e-08	0.269236156111542	0.44	0.256	0.00043180119058758
VDAC2	1.98988985523467e-08	-0.255114150937997	0.227	0.437	0.00052487324711525
EIF3M	2.02956330183159e-08	-0.275528686401501	0.224	0.445	0.000535337912124119
CCT7	2.06616127975646e-08	-0.267969682748185	0.183	0.42	0.000544991360761361
ZBP1	2.22758953285207e-08	-0.334903215054777	0.445	0.676	0.000587571291080391
NKTR	2.51574113618626e-08	-0.251182231836798	0.172	0.349	0.00066357703949185
HIST1H2BG	2.70965757923871e-08	-0.272970485978462	0.085	0.256	0.000714726379675795
IGKV3D-11	3.10955656700963e-08	2.12233052978799	0.12	0.071	0.000820207735680129
HLA-DMA	3.17230732106604e-08	0.35693595195316	0.369	0.223	0.00083675950207759
SEPT6	3.18261956238934e-08	-0.274996912924465	0.344	0.55	0.000839479561971435
MFF	3.75628903566464e-08	-0.255364319321867	0.303	0.492	0.000990796358937262
PA2G4	4.25931990044406e-08	-0.312339672062759	0.262	0.454	0.00112348081014013
MBNL2	4.5715556844555e-08	-0.310632203789112	0.268	0.441	0.00120583924288883
EIF3H	5.14486615101407e-08	-0.284162411349931	0.273	0.487	0.00135706134465298
IGKV1D-33	5.21064762193629e-08	2.12239885643253	0.145	0.063	0.00137441252323814
PPDPF	5.40801603175699e-08	0.410208137772731	0.683	0.525	0.00142647238869654
TCF4	5.65537712340776e-08	-0.255389309763025	0.186	0.387	0.00149171882384127
GOLGB1	5.69963483655828e-08	-0.286213676440967	0.284	0.466	0.00150339268083898
NEAT1	6.03401512261683e-08	-0.513467781752456	0.749	0.832	0.00159159216889264
HNRNPF	6.60695268230675e-08	-0.311830840811267	0.205	0.458	0.00174271590901205
DDX39A	6.87709006810342e-08	-0.317339271326496	0.251	0.479	0.00181397004726364
ADAM19	7.11085514906884e-08	-0.25148344712691	0.194	0.408	0.00187563026266989
JUN	7.42358327620051e-08	-0.611139814672472	0.686	0.84	0.00195811856076341
ILF2	7.4298807336529e-08	-0.270358304651173	0.265	0.5	0.00195977964111563
GSTP1	7.45026350945259e-08	0.385594497054411	0.822	0.832	0.00196515600588831
UBE2D3	7.83011377578995e-08	-0.260463622934494	0.451	0.668	0.00206534911064012
DDX17	8.94937582802088e-08	-0.306013612302617	0.355	0.521	0.00236057686215707
EIF3L	9.18166851571973e-08	-0.271697299548107	0.257	0.496	0.00242184870439139
TMEM147	9.78933542461058e-08	0.262784520830054	0.514	0.361	0.00258213300494953
MT-CO3	1.05291956240956e-07	-0.408834050482177	0.978	1	0.00277728592976771
GTF3A	1.08353138413464e-07	-0.279457299169316	0.355	0.517	0.00285803073193193
MORF4L1	1.16669857496682e-07	-0.254471993266227	0.303	0.496	0.00307740083118999
MXD1	1.31471903755985e-07	-0.254286619273668	0.107	0.231	0.00346783440537161
IFITM1	1.32337747664488e-07	0.431298104657674	0.333	0.155	0.0034906727701462
SLC25A3	1.49977392262499e-07	-0.346674818970962	0.432	0.634	0.00395595367570795
MDH2	1.7100592833516e-07	-0.278781574464264	0.385	0.525	0.00451062337169651
ITGB1	1.75984969602131e-07	-0.376085772875453	0.238	0.408	0.0046419555431954
S100A11	1.93578750017023e-07	0.583154328411408	0.464	0.366	0.00510602668919901
SET	2.0405599237392e-07	-0.34561014974999	0.352	0.521	0.0053823849108469
XBP1	2.10439661646942e-07	-0.380546912882679	0.88	0.937	0.00555076695526139
RBM39	2.16572837802371e-07	-0.292673256956705	0.536	0.668	0.00571254174271315
IGLC2	2.33782857395481e-07	1.59836432818014	0.336	0.324	0.0061664904295206
PTPRCAP	2.58050789737234e-07	0.34498896659609	0.5	0.399	0.00680660568089902
AC006129.2	2.68962950590145e-07	-0.257649962042574	0.142	0.29	0.00709443574771624
CCT3	2.76087287566251e-07	-0.2929788397597	0.186	0.399	0.00728235438413501
MYC	2.93109743764627e-07	-0.253431951570813	0.066	0.235	0.00773135571127958
C1QBP	3.16578526018791e-07	-0.357203904543502	0.268	0.483	0.00835039178079765
ENO1	3.19843768052801e-07	-0.373491148775285	0.301	0.534	0.00843651906992874
SRSF5	3.20540943849224e-07	-0.26313989833528	0.32	0.5	0.00845490847591098
MDM2	3.22897917330884e-07	-0.285781430918784	0.164	0.391	0.00851707836543672
HNRNPA3	3.44574635647459e-07	-0.330968460246722	0.404	0.647	0.00908884516447301
SPAG4	3.74459821658302e-07	0.288463535247745	0.478	0.282	0.00987712671588102
YBX1	3.89070843572419e-07	-0.410218093637424	0.566	0.756	0.0102625216409097
UBC	3.92195697713889e-07	-0.413852850766079	0.874	0.954	0.0103449459185992
ATP5F1	4.15925824273309e-07	-0.277704294759496	0.301	0.521	0.0109708754668571
COBLL1	4.18807514200052e-07	-0.276812400214877	0.306	0.555	0.0110468858020548
POLD4	4.63279693765755e-07	0.358928381382956	0.35	0.265	0.0122199284824593
VDAC1	7.286099166798e-07	-0.257665816310147	0.254	0.479	0.0192185437722631
HNRNPC	7.6468826688921e-07	-0.287640675726256	0.347	0.584	0.0201701824157367
SFPQ	7.73909966394728e-07	-0.271233749335212	0.27	0.5	0.0204134231835937
PRDX3	8.00553403863058e-07	-0.286786869511779	0.197	0.382	0.0211161971336959
FNDC3A	8.18669215424183e-07	-0.261913766626722	0.399	0.534	0.0215940378952437
TAF1D	8.60811332307822e-07	-0.251463810213439	0.298	0.479	0.0227056205122834
TRA2B	8.6609695529236e-07	-0.255919590508017	0.29	0.5	0.0228450393897466
DEK	8.86174572621983e-07	0.379299325498442	0.158	0.067	0.02337462670205
KMT2E	1.00831779391305e-06	-0.267737352911661	0.347	0.475	0.0265963984500444
RAB30	1.02202316947428e-06	-0.303262157435659	0.374	0.576	0.0269579051412231
BUB3	1.19666895355914e-06	-0.25591026758528	0.186	0.424	0.0315645369880294
JSRP1	1.2273220882344e-06	0.34394792793726	0.399	0.239	0.0323730747213588
IFI6	1.27058735198537e-06	0.32041363366669	0.284	0.147	0.0335142825833182
SLC38A2	1.74061831260692e-06	-0.313592077334034	0.372	0.538	0.0459122892316327
ANXA2	1.77260826799439e-06	-0.307610401360196	0.292	0.517	0.0467560882848879
KDELR2	2.03153278376268e-06	-0.256641883708536	0.697	0.769	0.0535857402373081
ZBTB38	2.09202783750339e-06	-0.259432601222032	0.423	0.567	0.055181418269827
ERN1	2.11854506042283e-06	-0.317440671371489	0.306	0.546	0.0558808630587729
ISG15	2.13714604392583e-06	0.259087658948728	0.219	0.122	0.0563715012006315
RGCC	2.3142654716823e-06	0.400568223193107	0.361	0.248	0.0610433803465641
SLC3A2	2.46097538380747e-06	-0.282083987379856	0.309	0.529	0.0649131476986898
MT2A	2.87500534488094e-06	0.542480241649185	0.232	0.197	0.0758340159819245
NPC2	3.06748647125739e-06	0.315003312738547	0.669	0.534	0.0809110906523562
ISG20	3.43375185166616e-06	-0.303257807065552	0.866	0.853	0.0905720725913984
IGHG1	3.58222539152063e-06	0.997265151772889	0.639	0.492	0.0944883591521397
MYL6	3.73087844283233e-06	0.292205274616371	0.874	0.912	0.0984093806865884
PIM2	3.93299068726334e-06	-0.385377563813082	0.601	0.866	0.103740495357945
SERBP1	4.55205738678461e-06	-0.269432292917255	0.331	0.55	0.120069617691218
RPS21	4.78039947787061e-06	-0.346430091485686	0.817	0.929	0.126092597027793
NFKBIZ	5.03968237384217e-06	-0.310908380996206	0.235	0.395	0.132931701974835
PKM	5.16918044475404e-06	-0.347334470126557	0.276	0.525	0.136347472591277
GADD45A	6.8836806553586e-06	0.300255452259547	0.191	0.126	0.181570844646394
SLAMF7	8.47953663081986e-06	-0.260574839083194	0.47	0.597	0.223664737711135
ANP32E	8.96830747547487e-06	-0.251879879243103	0.268	0.412	0.236557046280601
ACTG1	9.08233171178808e-06	-0.487002938843223	0.645	0.849	0.239564663561834
SERF2	9.64392194254845e-06	0.310076877936543	0.891	0.929	0.254377729078601
HSPE1	1.29747080406434e-05	-0.369130401936215	0.464	0.706	0.342233873988052
RRM2	1.34305045213426e-05	-0.716639250572938	0.117	0.218	0.354256417759454
HLA-DPB1	1.38719344394152e-05	0.501051233718484	0.322	0.324	0.365900014708454
SH3BGRL3	1.53461606177955e-05	0.414062460962628	0.623	0.643	0.404785678615592
S100A10	1.62604001676662e-05	0.481445195600703	0.475	0.563	0.428900575222532
RHOB	1.634945293592e-05	-0.411786274156956	0.219	0.546	0.431249520090761
CCNL1	2.11205948021644e-05	-0.259969673801211	0.399	0.462	0.55709792909669
MARCKSL1	2.92717929255373e-05	0.274041675354688	0.142	0.101	0.772102081996897
CORO1A	3.59438144041394e-05	-0.452418109753079	0.303	0.626	0.948089992537984
DNAJA1	3.65142490686997e-05	-0.29271354298753	0.311	0.441	0.963136347685091
IGKV1-8	4.98377653835489e-05	0.439408056509371	0.107	0.063	1
CCND2	5.15687110052837e-05	-0.360126780003343	0.232	0.395	1
SEC61G	5.91500388432774e-05	-0.27263317360527	0.735	0.756	1
CSTB	6.63182188541477e-05	0.335271677956309	0.413	0.42	1
DERL3	7.15991580426115e-05	0.301865870872525	0.91	0.882	1
CCNI	9.28297009444582e-05	-0.264476723684212	0.369	0.664	1
TAGLN2	0.000124326271586824	-0.280491309522008	0.497	0.651	1
TK1	0.000129930871806818	-0.253581283311552	0.096	0.202	1
DNAJB4	0.00015479642815476	-0.259440846400664	0.137	0.307	1
TSC22D3	0.000158495781541896	0.329923823667682	0.732	0.613	1
CLIC1	0.000174048673450348	-0.253651931223583	0.68	0.807	1
FCER1G	0.000200611095437297	0.468031883319617	0.175	0.176	1
IGKV3-15	0.000276475233433115	1.7645896310382	0.219	0.214	1
LINC00152	0.000276732504020702	0.269826803455467	0.623	0.626	1
CDKN1A	0.000285698962112393	0.265454749385933	0.396	0.311	1
IGHG3	0.00033116779841166	1.01344847395086	0.391	0.357	1
DUSP1	0.000403501747784923	-0.405207779709585	0.563	0.706	1
RGS1	0.000415276955800136	0.305295229514643	0.462	0.286	1
PTPRC	0.000450323668174572	-0.265944394428464	0.279	0.492	1
GADD45B	0.000721806657405827	0.312477008543676	0.388	0.332	1
LIMD2	0.000791182056200665	-0.271106375866933	0.339	0.576	1
CITED2	0.000908390772527603	-0.273594177360555	0.388	0.55	1
GAPDH	0.000946660031508276	-0.347586836058495	0.844	0.924	1
SFTPC	0.00143908525205815	-0.645764236890486	0.189	0.265	1
S100A6	0.00167081912552446	0.383891659270276	0.598	0.563	1
IGHG4	0.00189497687281031	0.768880283131289	0.227	0.168	1
CD69	0.00197477872539495	-0.34110622523913	0.131	0.269	1
SLPI	0.00204461919900415	-0.506188442878377	0.052	0.139	1
IGHV4-34	0.00210346034046276	1.8093267375352	0.139	0.105	1
IGLV3-19	0.00210429143171914	2.02129640466722	0.158	0.063	1
LGALS1	0.00250535244010255	0.274448079878667	0.699	0.685	1
RPS2	0.0025830565415405	0.25728659086872	0.934	0.908	1
HSPA1B	0.00258862329521111	-0.52465739011063	0.385	0.492	1
TYMS	0.00265763661610306	-0.308807458152085	0.117	0.235	1
ACTB	0.00313081991782347	-0.3218725054902	0.855	0.966	1
IGKV1-12	0.00342314704074987	1.02940001170833	0.399	0.286	1
HLA-DRB1	0.0042069791081119	0.356269242007686	0.388	0.529	1
IGHV4-4	0.00460089537777575	1.68850307460337	0.115	0.063	1
HSPB1	0.00595752148165658	-0.374058301061259	0.372	0.319	1
IGKV1-5	0.00632161306179495	1.28057983161076	0.29	0.181	1
IGLV2-23	0.00856838617381465	1.669188938977	0.178	0.071	1
IER2	0.00901243140347668	-0.279305563189629	0.456	0.744	1
ZFP36	0.00969192320034693	0.252439600987661	0.645	0.824	1
IGHV4-31	0.0152543825074072	1.50581505240719	0.101	0.076	1
LYZ	0.0160819814061787	-0.34603395289837	0.161	0.286	1
IGLV3-21	0.0189339102071433	1.23039402886076	0.232	0.151	1
H2AFZ	0.0205587545957003	0.276236432041346	0.56	0.58	1
HIST1H4C	0.0243546745124703	0.379620382867599	0.448	0.597	1
HLA-DRA	0.0279413817133478	0.327934849879031	0.369	0.504	1
IGLC3	0.0292868901931978	0.712556246104204	0.257	0.269	1
IGHA2	0.0298884624330559	-0.558166712461585	0.298	0.487	1
IGLV1-51	0.05510037386095	-1.22282616862034	0.126	0.143	1
DNAJB1	0.0596517998068695	-0.296458202374312	0.325	0.395	1
IGKV1D-8	0.0807782041717925	0.920703009506255	0.101	0.055	1
IGKV1-39	0.0888300200202037	0.954773097491523	0.183	0.13	1
MS4A1	0.0982602937468011	0.257838096894728	0.101	0.038	1
IGLV2-14	0.100957677714671	0.872033461236741	0.257	0.113	1
IGLV1-40	0.107665906537942	0.91985564491619	0.219	0.08	1
IGHA1	0.111335629605724	0.347595931668685	0.555	0.672	1
IGHV3-23	0.121255556237215	-0.877715989010291	0.104	0.244	1
S100A8	0.121467759729795	-0.303139230294421	0.115	0.269	1
HSPA1A	0.131027785575503	-0.276657116789574	0.388	0.475	1
IGLV3-25	0.17596263636691	0.800093371383265	0.205	0.101	1
IGKV3-11	0.186990662291138	0.669176477488013	0.262	0.164	1
IGKV3D-20	0.203944218819825	-0.354679574039255	0.12	0.118	1
IGHV3-7	0.251516763787612	0.81387818678748	0.104	0.101	1
IGKV1-16	0.280839080451063	0.845576543688239	0.128	0.038	1
IGHM	0.299697455272832	-0.373432091932104	0.227	0.218	1
IGKV4-1	0.31978439497699	0.361290209583365	0.434	0.29	1
IGLV3-1	0.339086651057102	-0.321113961013123	0.522	0.21	1
IGLV2-8	0.343680713871333	0.637515663054348	0.158	0.076	1
IGKV3-20	0.390715731771231	0.341369779642204	0.355	0.328	1
IGHV3-53	0.42327615121939	-0.617968130242526	0.049	0.101	1
IGLV4-69	0.44869954122263	-0.717189095441509	0.041	0.105	1
IGHV6-1	0.45458591348587	0.388923335696357	0.131	0.181	1
IGHV4-61	0.471862816454309	0.431689838891579	0.139	0.063	1
IGKV1D-39	0.524601786763808	0.389451188839995	0.134	0.092	1
IGHV4-59	0.572893068128851	0.402048020827292	0.12	0.063	1
IGHV3-33	0.584019077105351	-0.387905021958531	0.074	0.122	1
IGHV1-18	0.587291725868811	0.425080593820782	0.101	0.076	1
IGHV3-30	0.611265693543549	-0.313918766672165	0.096	0.172	1
IGKV1-17	0.628290322146459	0.352040955320816	0.109	0.08	1
IGLV2-11	0.672278013044984	0.278635781394764	0.167	0.071	1
IGHV1-2	0.685235467599004	-0.283520521070319	0.123	0.101	1
