## Supplementary material for "Single-cell RNA-sequencing reveals profibrotic roles of distinct epithelial and mesenchymal lineages in pulmonary fibrosis": Proliferating_Macrophages_disease_vs_control_.csv

	p_val	avg_logFC	pct.1	pct.2	p_val_adj
AKR1C2	1.31648627481983e-74	-1.17361750795423	0.129	0.59	3.47249584709227e-70
MFGE8	4.07930573505356e-65	-0.575939053576393	0.105	0.515	1.07599847373508e-60
CD163	3.62719089145008e-53	-0.799219801295237	0.694	0.885	9.56744141437788e-49
SAA1	3.04472777562549e-48	-0.504393768708072	0.017	0.345	8.03107845376735e-44
ZFAS1	1.06645987683542e-47	-0.583586253678334	0.744	0.87	2.81300121712879e-43
AKR1C3	2.18334793619754e-45	-0.899776930687194	0.287	0.71	5.75901685130826e-41
CFL1	6.62052064288289e-45	0.425199550826667	0.999	0.995	1.74629472997322e-40
SNHG12	1.36210787380164e-35	-0.653318299098709	0.291	0.57	3.59283193872658e-31
SNHG7	5.23997135130057e-35	-0.585824234169116	0.222	0.515	1.38214724333255e-30
TMSB4X	6.33249134843566e-35	0.416488862738872	0.999	0.995	1.67032124297687e-30
RGCC	9.91774819926723e-34	0.756184249461911	0.867	0.66	2.61600444252072e-29
PCBP2	7.85787125846652e-33	-0.436684003237301	0.888	0.965	2.07267070184571e-28
CES1	2.78779085407837e-31	-1.03730701039306	0.28	0.68	7.35335593580252e-27
SH3BGRL3	3.68489191278528e-31	0.524336537814953	0.996	0.985	9.71963939835373e-27
CIRBP	2.73743677095874e-30	-0.41238858700126	0.602	0.84	7.22053697075786e-26
EIF1	8.18053375642884e-30	-0.42748885013042	0.995	0.995	2.15777938893324e-25
CYBA	3.48052973190155e-29	0.385057749209247	0.996	0.99	9.18059327383671e-25
TYROBP	2.37397913766982e-28	0.420164096007537	0.993	0.985	6.26184477143168e-24
MT-CO3	3.22119312421796e-28	0.40739365888561	0.999	0.995	8.49654110374971e-24
CRIP1	2.52946438255966e-25	0.570663406840816	0.987	0.975	6.67196820187761e-21
ANP32B	5.66343783249846e-25	-0.389482957234161	0.93	0.95	1.49384499707812e-20
EPB41L4A-AS1	5.47889757652288e-24	-0.299516418479177	0.145	0.385	1.44516881375944e-19
RSL24D1	6.33693841855594e-24	-0.351147176878071	0.46	0.715	1.6714942466625e-19
CTSZ	6.50359051589427e-24	0.563345466486496	0.927	0.8	1.71545207037743e-19
PGD	3.33118663924658e-23	-0.369970978015313	0.8	0.905	8.7866709983407e-19
SERF2	4.89751035286522e-23	0.321890328168989	0.998	1	1.29181630577526e-18
RPS27	4.28360008096459e-22	-0.360728514194771	0.993	0.995	1.12988519335603e-17
RPS21	6.22204007054904e-22	-0.332799170681283	0.992	1	1.64118750940872e-17
BLVRB	8.83169230706759e-22	-0.434082782703092	0.569	0.755	2.32953547983522e-17
RBM3	1.23553379770368e-21	-0.322089664530265	0.788	0.865	3.25896749820301e-17
CCNG1	1.28502867522002e-20	-0.277977449042575	0.222	0.455	3.38952013662784e-16
CDT1	2.00146197693102e-20	-0.419910556402329	0.44	0.6	5.27925625655095e-16
GSN	3.77513661322386e-20	0.583921671710154	0.784	0.475	9.95767784470057e-16
NPM1	4.54296317465043e-20	-0.339948359183542	0.943	0.975	1.19829739657754e-15
IFI6	3.31101577270952e-19	0.558052256566394	0.845	0.66	8.73346630367591e-15
EEF1A1	3.75729235837282e-19	-0.346004081174153	0.998	1	9.91061005367999e-15
DDB2	6.54973621500466e-19	-0.294463725587165	0.268	0.495	1.72762392143178e-14
HSPE1	8.318753919792e-19	0.520773416551313	0.833	0.675	2.19423772142353e-14
LST1	9.07006980352028e-19	0.434124046091238	0.822	0.55	2.39241231207454e-14
HSPB1	1.021402053731e-18	0.557205673582932	0.906	0.82	2.69415219712625e-14
RPL36A	1.24165954369081e-18	-0.419503018721602	0.548	0.71	3.27512537839325e-14
GLTSCR2	3.09159239048257e-18	-0.325080471999382	0.384	0.605	8.15469324837589e-14
C12orf57	6.09664966471392e-18	-0.378403670157134	0.474	0.71	1.60811328206159e-13
RPS4Y1	1.26586391081994e-17	-0.394703798389469	0.621	0.845	3.33896923756975e-13
IGFBP2	1.50911574489366e-17	0.704849618637394	0.421	0.155	3.98059460030602e-13
S100A8	1.61926431114027e-17	-0.926408389405164	0.649	0.515	4.27113347349468e-13
SEPW1	1.72365967408576e-17	0.41946003589866	0.748	0.515	4.54649712233602e-13
EEF1D	9.41101998024087e-17	-0.277842338457586	0.962	0.985	2.48234474018814e-12
GLUL	2.67460449359152e-16	-0.382909796425428	0.939	0.985	7.05480427274634e-12
HCST	3.16912043411072e-16	0.492057538777151	0.652	0.305	8.35918896905383e-12
EEF2	3.65960949133963e-16	-0.325482886103085	0.789	0.905	9.65295195530653e-12
SLC1A5	3.67888640096979e-16	-0.292898671237846	0.321	0.575	9.70379865983801e-12
RPS27L	6.50999979550302e-16	-0.336236081229868	0.913	0.95	1.71714264605983e-11
FKBP5	6.68602655547957e-16	-0.3739618082697	0.363	0.625	1.76357322453885e-11
GLIPR2	7.68519317925419e-16	0.379521153581652	0.833	0.69	2.02712340489188e-11
CST3	9.24710829016919e-16	0.348830927087949	1	0.995	2.43910975369793e-11
C6orf48	1.0339540822009e-15	-0.319354979454855	0.327	0.52	2.7272606826213e-11
TXNIP	2.00306030601644e-15	-0.467389132128821	0.846	0.95	5.28347216917955e-11
HLA-DQA1	4.34794436046566e-15	0.50644044143603	0.934	0.905	1.14685728396003e-10
PPDPF	4.76394129768248e-15	0.32596200399644	0.984	0.98	1.25658479608971e-10
MALAT1	9.08490468694283e-15	-0.587936225203057	0.981	0.985	2.39632530927491e-10
MGST1	1.24174429310328e-14	-0.447645977934001	0.572	0.7	3.27534892191853e-10
CHCHD2	1.58827764575613e-14	0.253881040715008	0.991	0.99	4.18939994621094e-10
SLC25A37	1.6605266839216e-14	-0.323068409677632	0.13	0.19	4.37997123418e-10
EVI2B	1.6620401988271e-14	-0.323083928430752	0.503	0.68	4.38396343244623e-10
SERPINB1	2.10058761700176e-14	-0.306634715227505	0.72	0.83	5.54071995736554e-10
C15orf48	2.50346625414445e-14	0.597008313939957	0.497	0.315	6.60339293855681e-10
IL1R2	2.60750502350328e-14	-0.422254052093492	0.035	0.245	6.87781600049461e-10
IL1RN	3.79311614684844e-14	0.501887314019781	0.375	0.115	1.00051024605421e-09
H1F0	4.06509306249816e-14	-0.456081722412045	0.084	0.16	1.07224959709514e-09
MYL6	4.1067320255502e-14	0.256825056779299	0.998	1	1.08323270637938e-09
MT1X	7.4143017426973e-14	0.918886590039452	0.3	0.165	1.95567037067127e-09
SLC7A7	9.25276124580672e-14	-0.29665347444394	0.706	0.74	2.44060083380644e-09
AP2S1	9.64144607599112e-14	0.271295292612295	0.964	0.95	2.54312423146418e-09
ANAPC16	1.06964394220625e-13	-0.264225778637638	0.56	0.715	2.82139982635742e-09
CXCR4	1.24328475809894e-13	-0.52202078792439	0.371	0.67	3.27941220643757e-09
EIF3E	1.26916317066541e-13	-0.275023915097054	0.627	0.805	3.34767169526414e-09
RPL37	1.35373657167276e-13	-0.262746417906746	0.993	0.99	3.57075095510124e-09
CCL23	1.77673642124144e-13	0.39971954871733	0.426	0.175	4.68649765830854e-09
POMP	1.85818140658588e-13	0.286187361041552	0.947	0.895	4.90132509615158e-09
KLF2	2.27433197599196e-13	0.428273043635342	0.46	0.19	5.999005453074e-09
CCL24	3.07485219459696e-13	0.709922552788588	0.18	0.04	8.11053763368839e-09
HP	4.72091800653392e-13	0.578767780166315	0.343	0.17	1.24523654258345e-08
IDH1	4.75275156812405e-13	-0.25911831197629	0.411	0.61	1.25363328112408e-08
S100A11	5.1203731919847e-13	0.267795340729452	0.997	0.99	1.35060083684981e-08
GRINA	6.04175248015969e-13	-0.299341002843027	0.832	0.88	1.59363305169172e-08
FN1	8.34617276799654e-13	0.663522869412442	0.795	0.675	2.20146999101445e-08
ATP5G3	1.27247507601389e-12	0.28089465025759	0.972	0.935	3.35640750800183e-08
SAMHD1	1.52354490346278e-12	0.314097900048047	0.869	0.68	4.01865439186379e-08
DUSP23	2.324057110133e-12	0.311046450277073	0.574	0.29	6.13016543939781e-08
ACSL1	3.35840988063461e-12	-0.28875494304793	0.386	0.59	8.85847774214991e-08
PLD3	3.87001010791584e-12	-0.464331785564252	0.517	0.74	1.02079256616496e-07
UQCR10	4.37194895547417e-12	0.265515207559831	0.939	0.89	1.15318897598542e-07
CYBB	6.71997821162723e-12	0.373212536636378	0.756	0.505	1.77252865288091e-07
SNRNP25	9.80466226167035e-12	0.315225746216617	0.569	0.3	2.58617576476079e-07
SSR4	1.10094501827385e-11	0.274681374373965	0.877	0.78	2.90396267470094e-07
PSMB6	1.16805002279114e-11	0.287701379521065	0.78	0.58	3.08096554511618e-07
LMNA	1.19686344001468e-11	0.407916337089606	0.836	0.755	3.15696669572672e-07
S100A10	1.55497910034955e-11	0.31275096589682	0.993	0.995	4.10156837299201e-07
MT1E	1.64172208617581e-11	0.648993983713415	0.186	0.04	4.33037034670593e-07
MDM2	1.68481815254131e-11	-0.264097991275634	0.167	0.28	4.44404484095821e-07
SRGN	2.23465312668645e-11	0.327551081243894	0.984	0.97	5.89434455226085e-07
SLC3A2	2.37114162787358e-11	-0.305895698591263	0.624	0.715	6.25436027184215e-07
GDF15	2.42896343548652e-11	-0.405122179196692	0.043	0.21	6.40687685378279e-07
PHLDA1	2.6545961822644e-11	0.364812358678282	0.396	0.2	7.00202834995882e-07
UQCR11	2.68943373262434e-11	0.261317835257401	0.938	0.87	7.09391935654321e-07
FBP1	2.7918494630085e-11	0.429060381001387	0.907	0.915	7.36406132857752e-07
HPGD	3.14728390987802e-11	-0.387880721099771	0.467	0.675	8.30159076908526e-07
CDKN1A	3.18890954044756e-11	-0.397510512775757	0.316	0.525	8.41138669483852e-07
CD63	3.34024283149918e-11	0.284657141525704	0.981	0.97	8.81055851664539e-07
BLOC1S1	3.92521651764994e-11	-0.262327581354558	0.382	0.605	1.03535436086053e-06
SERPING1	4.97793635489842e-11	-0.501415507795226	0.473	0.695	1.31303027233156e-06
LY6E	7.30740085084356e-11	0.356036072554543	0.85	0.78	1.92747312242701e-06
GLDN	7.97210545028525e-11	-0.371150058000183	0.334	0.525	2.10280225462174e-06
C4orf48	1.31072272068639e-10	0.284578652684243	0.756	0.535	3.45729332035448e-06
EEF1G	1.31544545824908e-10	-0.257922091100274	0.793	0.915	3.46975048522359e-06
GABARAPL1	1.38693688601697e-10	-0.276644361636071	0.316	0.525	3.65832342424696e-06
CDK2AP2	1.53484279560803e-10	0.289018035405812	0.461	0.215	4.04845484197529e-06
SAT1	1.64935022757776e-10	-0.290091223248829	0.99	0.995	4.35049109528185e-06
SDF2L1	1.6875036548776e-10	0.307805681489647	0.51	0.285	4.45112839047065e-06
ETS2	1.8953927035e-10	-0.362620216051163	0.327	0.51	4.99947733402195e-06
ATOX1	1.96189888796233e-10	0.287863092931408	0.763	0.575	5.17490069677825e-06
SERPINA1	2.24712203063302e-10	0.435780365044529	0.881	0.895	5.92723378020072e-06
TGM2	2.44358831231703e-10	0.333491700503103	0.347	0.15	6.44545289139862e-06
PRELID1	2.49937356020877e-10	0.300198859188389	0.715	0.535	6.59259763976266e-06
HSPA6	2.93771630981458e-10	0.636359499282091	0.238	0.095	7.74881431039791e-06
FGR	3.29601171694198e-10	-0.252555459369825	0.459	0.62	8.69389010577785e-06
ATP5D	3.55873356102596e-10	0.258779861808378	0.888	0.795	9.38687151391816e-06
RETN	3.68241196745824e-10	0.594424114059823	0.678	0.69	9.71309804656461e-06
HLA-DRB1	3.72135617677992e-10	0.318671466079109	0.996	0.975	9.81582118749239e-06
HLA-DQB2	4.32549548132689e-10	0.518297097776075	0.265	0.14	1.14093594310959e-05
PLP2	4.53028632535499e-10	-0.28376677544928	0.801	0.87	1.19495362403889e-05
COTL1	4.62666490078671e-10	0.310175279233197	0.916	0.87	1.22037540088051e-05
TSPO	6.2365220447229e-10	0.261676609515861	0.968	0.96	1.64500741973656e-05
TYMP	6.92548282795125e-10	0.335412968783704	0.653	0.455	1.8267346055287e-05
TPI1	6.97576490838294e-10	0.25981351767614	0.966	0.915	1.83999750988417e-05
ASAH1	9.70487318369896e-10	-0.252330990985489	0.88	0.93	2.55985439966427e-05
QSOX1	1.03656830479485e-09	0.283084140923239	0.55	0.35	2.73415621755739e-05
RPS29	1.1039683119377e-09	-0.267669116727672	0.924	0.975	2.91193721639807e-05
HLA-DQA2	1.12595545716571e-09	0.435395497704347	0.397	0.105	2.96993270936599e-05
EMP3	1.23340955069034e-09	0.278642359923766	0.96	0.955	3.2533643718559e-05
BST2	1.32947796572446e-09	0.265005035440704	0.783	0.675	3.5067640301914e-05
ATP5G1	1.79374091480632e-09	0.278098512187723	0.614	0.43	4.73135041098462e-05
MMP19	1.94936958054645e-09	0.384458528178633	0.467	0.31	5.14185214260736e-05
MYADM	1.96795169440212e-09	0.31287253052332	0.577	0.335	5.19086618432448e-05
PPIB	2.02738027076896e-09	0.251295142634272	0.948	0.89	5.34762094020728e-05
NDUFAB1	2.03027567944708e-09	0.254956983626029	0.761	0.57	5.35525815967755e-05
MSR1	2.28671129363483e-09	0.326237699160823	0.647	0.515	6.0316583792206e-05
CFD	7.4943792622774e-09	0.381513291635536	0.671	0.595	0.000197679241801091
PLIN2	1.04784153007074e-08	-0.325903570951654	0.747	0.825	0.00027638916038676
COMT	1.27237751663688e-08	0.250341628189059	0.759	0.65	0.000335615017563309
PDK4	1.35069976975602e-08	-0.485743667929704	0.388	0.675	0.000356274078268545
TIMP1	2.67883277195131e-08	0.356157628912428	0.683	0.575	0.000706595720257598
HLA-DRA	3.10311175586327e-08	0.292409263116714	0.993	0.975	0.000818507787844054
MTHFD2	3.30576041785746e-08	-0.253660321244733	0.594	0.68	0.000871960425418262
ZFAND2A	4.10051983366439e-08	0.30594783540394	0.296	0.175	0.00108159411652566
ISG15	5.75228070943978e-08	0.321652926598123	0.515	0.28	0.00151727908272893
LINC01272	9.86202073584965e-08	0.258024845453647	0.782	0.625	0.00260130520949506
TGFBI	1.07544256478247e-07	0.306052139533752	0.588	0.46	0.00283669485312671
MIF	4.82420543559668e-07	0.251274436771406	0.931	0.95	0.0127248066774734
HSP90AB1	4.98404938015605e-07	0.259432119532591	0.904	0.82	0.0131464270500376
GPNMB	1.51206783763347e-06	-0.266726372666235	0.812	0.85	0.0398838133532581
HMGB2	1.70497015017252e-06	-0.275215801496165	0.838	0.87	0.0449719976511006
HMOX1	1.91824571402489e-06	-0.334689454919813	0.543	0.545	0.0505975671988346
CD9	2.51999756356863e-06	0.273850932985991	0.83	0.835	0.0664699757342497
STXBP2	3.02056925104839e-06	0.316373914291101	0.772	0.82	0.0796735551349033
BTG1	4.73671729973304e-06	-0.253763594431089	0.759	0.865	0.124940392215059
CCL4	5.06470007404024e-06	0.696223880664794	0.289	0.17	0.133591593852959
NUPR1	5.61520262559227e-06	-0.352377561409446	0.444	0.67	0.148112199655247
CCL18	7.43144443078703e-06	0.573677656601655	0.701	0.69	0.19601920975087
CXCL5	1.39406235562176e-05	-0.388296482900789	0.156	0.385	0.367711827542352
LIPA	1.50919818740164e-05	0.262590789777663	0.705	0.61	0.398081205890932
CEBPD	1.76585723579838e-05	-0.313460951153089	0.332	0.445	0.465780163086539
IL7R	1.88094755634362e-05	0.255229171826407	0.522	0.415	0.496137536936756
MCEMP1	2.36282008155102e-05	0.30003101627082	0.762	0.78	0.623241052910712
FOS	2.47305529966733e-05	-0.302540895863686	0.913	0.965	0.652317796393252
IER2	3.03547767701517e-05	-0.30291502570855	0.489	0.6	0.800667946866292
TMEM176B	4.07125136396486e-05	0.262225163031433	0.26	0.165	1
ZFP36L2	4.29994425779422e-05	-0.269027554503127	0.602	0.8	1
LGMN	4.32813212078218e-05	0.302413708019742	0.395	0.315	1
SOD2	4.56571652706317e-05	0.259168719645493	0.586	0.435	1
MRC1	5.32229941482265e-05	0.253668363191829	0.792	0.69	1
PLAC8	6.73743866851975e-05	0.273748788061258	0.249	0.16	1
CCL2	7.23080006499195e-05	0.637384423667176	0.107	0.035	1
G0S2	0.000120515784875708	0.395180455729641	0.114	0.085	1
DUSP2	0.000139610964474359	0.270298160624136	0.318	0.24	1
MT1F	0.000150176665532019	0.256853403573987	0.373	0.265	1
CTSL	0.000192737431849061	0.250756250100644	0.842	0.845	1
DDIT4	0.000246611781349915	-0.276815407713821	0.207	0.38	1
MT2A	0.000381692090562144	0.352123765881947	0.836	0.79	1
MT1G	0.00141726758629588	0.639494157261393	0.157	0.055	1
AREG	0.00160192209958428	-0.542142980565354	0.274	0.405	1
CCL3	0.00189251233281707	0.388748046597341	0.32	0.2	1
IL1B	0.00327007055587722	0.280724908969943	0.316	0.25	1
RGS1	0.00410872149584075	0.294359033059504	0.342	0.215	1
FCN1	0.0067373670113162	0.282665678108731	0.169	0.08	1
APOC4-APOC2	0.0079578440266617	0.457344917605791	0.295	0.32	1
DNAJB1	0.0101969874728936	0.253315055922519	0.522	0.445	1
S100B	0.0145289532563162	0.405398408091465	0.117	0.055	1
IFI27	0.0287703910666187	0.33979502133616	0.159	0.15	1
CCL4L2	0.0319599006403857	0.276944443969617	0.157	0.09	1
MMP9	0.196648248542782	0.348183683073284	0.125	0.05	1
