## Supplementary material for "Single-cell RNA-sequencing reveals profibrotic roles of distinct epithelial and mesenchymal lineages in pulmonary fibrosis": Proliferating_T_Cells_disease_vs_control_.csv

	p_val	avg_logFC	pct.1	pct.2	p_val_adj
NFKBIA	1.17477953684405e-33	1.19516562980912	0.894	0.402	3.09871598433355e-29
TNFAIP3	9.96536185554342e-23	0.926807625539299	0.778	0.468	2.62856349663669e-18
ZFP36	4.44821768476745e-22	0.821108969463225	0.857	0.718	1.17330637871111e-17
PTPRCAP	9.98538523420286e-22	0.591847396798353	0.884	0.781	2.63384506322569e-17
JUNB	5.32818496659356e-20	0.817513299029676	0.878	0.615	1.40541534863838e-15
SOCS1	9.98844251380972e-20	0.515838771099494	0.503	0.173	2.63465148186759e-15
KLF6	1.30061071657192e-19	0.929826698559354	0.884	0.591	3.43062088710175e-15
GIMAP4	2.87839412796933e-19	-0.606659584789637	0.423	0.748	7.59234019134471e-15
S100A11	5.42782631910209e-19	0.626913310392929	0.926	0.751	1.43169774818956e-14
PCBP1	1.9530436384862e-18	-0.415952142502519	0.825	0.963	5.15154320523505e-14
MT-ND3	3.07429984204191e-18	0.607026672226117	0.989	0.977	8.10908069335395e-14
EIF1	9.28816369526757e-18	0.345645623484116	0.995	0.993	2.44993893790073e-13
CRIP1	1.29728973661343e-17	0.60399314698514	0.984	0.983	3.42186113826525e-13
RGS1	2.53527807722775e-17	0.847640833342471	0.608	0.319	6.68730298430364e-13
CORO1A	3.39150070995087e-17	-0.501579266501054	0.942	0.983	8.9457614226374e-13
LMNA	3.90696937351337e-17	0.536924531162643	0.386	0.083	1.03054131165162e-12
RGCC	4.32892467768866e-17	0.706525306506121	0.587	0.256	1.14184046223394e-12
VIM	1.30222747489472e-16	0.504463512357556	1	0.997	3.4348854105298e-12
LTB	2.05378133723822e-16	0.915350814228499	0.439	0.176	5.41725903323325e-12
S100A10	2.46822813117047e-16	0.435985981509129	0.989	0.967	6.51044534158835e-12
FXYD5	3.69787567184671e-16	0.410715507517096	0.968	0.88	9.75388665963007e-12
SH2D1A	5.80868596852926e-16	-0.518586130658737	0.402	0.711	1.53215709791896e-11
ALOX5AP	8.11470388347094e-16	0.749362076724718	0.714	0.385	2.14041544334313e-11
GIMAP7	8.3320325287948e-16	-0.514336697725341	0.55	0.864	2.1977402201202e-11
LIMD2	8.71316345878924e-16	-0.514681997010284	0.741	0.894	2.29827112552484e-11
GZMH	2.26523459257116e-15	-0.729504334630235	0.529	0.841	5.97500928482495e-11
PPDPF	2.47880178779949e-15	0.434303032370932	0.952	0.98	6.53833547567872e-11
HLA-DQA1	2.77495319955662e-15	0.767933934634765	0.534	0.236	7.31949405447048e-11
PLEK	2.87218450603904e-15	-0.496950942660955	0.27	0.681	7.57596107157917e-11
BTF3	4.24124611632369e-15	-0.385634892440826	0.947	0.997	1.1187134881027e-10
PYHIN1	5.36039911008634e-15	-0.424046096048097	0.339	0.681	1.41391247326748e-10
HLA-DRB1	5.79561105784668e-15	0.613509149075735	0.884	0.841	1.52870832872822e-10
TSC22D3	1.01375687910331e-14	0.614708538241553	0.841	0.731	2.67398652001079e-10
CD8B	1.56323233617504e-14	-0.825415431060483	0.254	0.611	4.1233379331289e-10
LDHB	2.03646746821415e-14	-0.428397735421171	0.878	0.96	5.37159024090846e-10
MT-CYB	7.23914259824416e-14	0.389348805391629	0.995	0.987	1.90946864313886e-09
GZMK	8.70198390420179e-14	-0.861095319819992	0.127	0.528	2.29532229441131e-09
CD82	1.0064864155876e-13	0.438852124140902	0.376	0.09	2.65480921839542e-09
CNN2	1.20817364089558e-13	-0.530611058951384	0.608	0.864	3.18679961259027e-09
MT-ATP8	1.23447054361114e-13	0.496293550380592	1	0.977	3.2561629528831e-09
CD8A	1.57084462284665e-13	-0.890126763945111	0.36	0.621	4.1434168616826e-09
RPL17	1.57531977526755e-13	0.466752138801388	0.931	0.94	4.15522097122321e-09
RASGRP2	1.99126141775172e-13	-0.408856268264235	0.28	0.635	5.25235024160371e-09
SQSTM1	3.22321916089349e-13	0.519613839438981	0.714	0.508	8.50188518068875e-09
LYAR	3.53092067611049e-13	-0.473696590446198	0.365	0.728	9.31350946737665e-09
SERTAD1	4.83722164734105e-13	0.338059819898163	0.37	0.126	1.27591395391915e-08
RBPJ	4.9342501030432e-13	0.484876063912815	0.492	0.226	1.30150714967971e-08
AHR	5.46358680807468e-13	0.360714731213497	0.254	0.037	1.44113029236586e-08
FOS	5.88357975468037e-13	0.960796554170238	0.878	0.445	1.55191183189204e-08
EIF5A	5.98365659397207e-13	-0.467051210388576	0.73	0.85	1.57830909979201e-08
BIN1	6.36325149139881e-13	-0.390555353741877	0.386	0.691	1.67843484588627e-08
CTD-3252C9.4	6.74557531310553e-13	0.399332668166147	0.233	0.037	1.77928040033785e-08
SRGN	1.03107586324826e-12	0.353100662564228	0.989	0.977	2.71966880448993e-08
TIMP1	1.09002742703235e-12	0.467872661294659	0.519	0.196	2.87516534428323e-08
RPS26	1.64504579541572e-12	-0.432046374194717	0.979	1	4.33913729456805e-08
NDUFB9	1.6483361475172e-12	-0.369249451170654	0.778	0.877	4.34781625630612e-08
MIR155HG	1.72132950079746e-12	0.68118076091137	0.376	0.223	4.54035082425345e-08
TNFRSF18	2.05854127734399e-12	0.592834017702065	0.254	0.063	5.42981432725025e-08
RPLP0	2.07636650891213e-12	-0.34529731572325	1	1	5.47683194055753e-08
RPL4	2.33892237748873e-12	-0.352391428896766	0.926	1	6.16937555510204e-08
U2AF1	2.67151285283917e-12	-0.356138905452494	0.169	0.502	7.04664945193389e-08
COTL1	2.76152642287864e-12	-0.587285066045279	0.804	0.857	7.28407824562699e-08
HBB	2.83662365703271e-12	-1.69997581732557	0.159	0.229	7.48216222015519e-08
EIF3F	3.97542136335733e-12	-0.329904939252108	0.788	0.91	1.04859689301276e-07
PSMB10	5.79092578168784e-12	-0.378110514259567	0.72	0.844	1.5274724934358e-07
ENTPD1	8.33538750687933e-12	0.335396923229207	0.259	0.053	2.19862516268956e-07
CDC25B	9.19301958845397e-12	-0.434018866786494	0.397	0.724	2.4248427768465e-07
ATP5A1	1.2263054974994e-11	-0.362516524840869	0.624	0.877	3.23462601075417e-07
SAMD3	1.35080215765086e-11	-0.386086865798738	0.381	0.708	3.56301085123567e-07
PRKCB	1.44492968306506e-11	-0.378153887858064	0.28	0.578	3.8112910250207e-07
PLP2	1.54621805686592e-11	0.505145743076384	0.677	0.468	4.07845936859523e-07
PSMB8	1.55425625219957e-11	-0.358919653718345	0.815	0.917	4.09966171642679e-07
PHLDA1	1.681919647347e-11	0.545206137200251	0.402	0.153	4.43639945380717e-07
ALDOA	1.78366072217435e-11	-0.313306104308874	0.952	0.983	4.70476188687927e-07
NR4A2	1.85339991287797e-11	0.66873821568102	0.481	0.256	4.88871295019823e-07
IDH2	2.992108629929e-11	-0.390874125736779	0.693	0.864	7.89228493316372e-07
BHLHE40	3.68427224321403e-11	0.405682766416575	0.471	0.219	9.71800489592564e-07
PDE4B	3.85021801690227e-11	0.402123791553316	0.36	0.146	1.01557200631831e-06
HLA-DQB1	4.09739968693364e-11	0.500631388526691	0.63	0.495	1.08077111542249e-06
DECR1	4.57780316142691e-11	-0.331714853718944	0.455	0.718	1.20748713988958e-06
SCGB3A1	5.54790679177673e-11	0.444637119172117	0.487	0.153	1.46337137446695e-06
MT-ND4	5.95761873927729e-11	0.402288158965863	0.989	0.98	1.57144109485917e-06
TRGC2	6.19379853620074e-11	-0.388845488237817	0.079	0.316	1.63373823989367e-06
EIF3M	8.30968015762949e-11	-0.321334653139327	0.561	0.801	2.19184433517793e-06
TXNIP	8.35997080913141e-11	0.566643596480062	0.815	0.558	2.20510950032459e-06
SFTPC	8.67073700463833e-11	-1.0343473279207	0.418	0.485	2.28708029971345e-06
RBM3	9.09035864570663e-11	-0.342868766334454	0.82	0.92	2.39776389997804e-06
PPP1CA	1.13801757029549e-10	-0.313949212539539	0.841	0.934	3.0017489451684e-06
FTH1	1.19567721987107e-10	0.431686948605787	1	0.997	3.15383780285392e-06
BTG1	1.27923779368432e-10	0.446254387991187	0.968	0.88	3.37424552840112e-06
MT-ND2	1.33821203968655e-10	0.412974937522663	0.979	0.93	3.52980189708121e-06
DUSP1	1.35686183656631e-10	0.662708708681599	0.857	0.565	3.57899446631094e-06
CAPG	2.07275557613687e-10	0.492899407497839	0.444	0.153	5.46730738317623e-06
PSMA4	2.36722452365412e-10	-0.351293360863089	0.672	0.821	6.24402812604247e-06
EIF3E	2.51643991938523e-10	-0.315107759042387	0.619	0.804	6.63761357536243e-06
ABI3	3.34518753602487e-10	-0.364359465876463	0.307	0.621	8.82360116377279e-06
C1QBP	4.02875330850389e-10	-0.456498527234377	0.466	0.654	1.06266426018407e-05
CD40LG	4.29701076373655e-10	0.402250826379177	0.254	0.05	1.13342252915079e-05
LGALS3	4.32356004658231e-10	0.54935419675362	0.608	0.326	1.14042543348702e-05
LAG3	4.33006296850988e-10	-0.438111626413024	0.201	0.532	1.14214070920385e-05
RPS13	4.82427387866345e-10	-0.318856816199522	0.974	1	1.27249872097506e-05
CD69	5.03877782929647e-10	0.669191011704152	0.847	0.724	1.32907842803353e-05
PCBP2	5.56115608013765e-10	-0.30619680260511	0.873	0.973	1.46686613925791e-05
PNRC1	6.63878258453572e-10	0.388902083594756	0.804	0.661	1.75111168232299e-05
HAUS1	6.94270153439806e-10	-0.319451119396536	0.259	0.518	1.83127638372818e-05
GBP1	8.20530671070779e-10	-0.380034372596481	0.333	0.645	2.16431375108339e-05
ADAM19	9.83598681416725e-10	0.266125219228578	0.201	0.023	2.5944382419729e-05
HNRNPF	1.03194588599213e-09	-0.300198995899281	0.82	0.963	2.72196366348145e-05
LDLRAD4	1.28347735668605e-09	0.294254557498078	0.302	0.093	3.3854282237308e-05
HIST1H2AG	1.30397974171776e-09	-0.495693496054628	0.228	0.402	3.43950736472894e-05
SLC7A5	1.98481389405922e-09	0.303176601304335	0.339	0.153	5.23534360836e-05
BATF	2.07182118394997e-09	0.39873537733378	0.571	0.532	5.46484273690483e-05
PHB2	2.85799645059828e-09	-0.309319176134754	0.63	0.787	7.53853723774309e-05
LITAF	2.93494146983385e-09	-0.324928973575147	0.635	0.884	7.74149511498073e-05
PTPN1	3.29248241347773e-09	0.301573941024206	0.492	0.319	8.6845808620302e-05
DENND2D	3.77016857649145e-09	-0.32724472440135	0.397	0.671	9.94457365421149e-05
DUSP4	4.21706556489577e-09	0.459972401054357	0.328	0.146	0.000111233538405256
OTUB1	4.34282568630765e-09	-0.300627898259761	0.434	0.664	0.000114550713127737
CTSB	4.34472250219349e-09	0.412487497641286	0.587	0.306	0.000114600745440358
SLC25A6	4.37535315499772e-09	-0.295506154156208	0.894	0.957	0.000115408690169375
GDI2	4.49617427764459e-09	-0.291119806042523	0.614	0.791	0.000118595588921431
CREM	4.53104984111664e-09	0.384559217273937	0.508	0.292	0.000119515501659134
RPS15A	4.77383965226144e-09	-0.308477273815805	0.989	0.997	0.0001259195685077
LINC-PINT	5.48365777532425e-09	0.310786221528934	0.45	0.223	0.000144642441139728
GK	5.49723851166755e-09	0.273991857375361	0.254	0.1	0.000145000660222255
RPL5	5.79489821787552e-09	-0.302750485512388	0.963	1	0.000152852030292903
LCK	6.04881803990504e-09	-0.330529089162555	0.709	0.867	0.000159549673438575
SAMSN1	6.8043682077974e-09	0.392010621630643	0.545	0.432	0.000179478820217072
CD74	7.06746905738623e-09	0.402715858064044	0.995	0.997	0.000186418631326677
LINC00861	7.11174276675686e-09	-0.352845297833586	0.307	0.608	0.000187586438958746
SASH3	9.23526547562826e-09	-0.31037973265475	0.487	0.698	0.000243598597450647
CD4	9.99635819739888e-09	0.263022826004787	0.28	0.08	0.00026367394017279
TMEM14C	1.03641269303662e-08	0.306560415140473	0.455	0.226	0.00027337457604227
RPA2	1.0424438843575e-08	-0.29787630769108	0.423	0.645	0.000274965423376979
MCM3	1.08485667970845e-08	-0.325616180107747	0.508	0.724	0.000286152646406699
PAG1	1.27088650318331e-08	0.311212569861975	0.354	0.196	0.000335221732944661
RPS4X	1.27159437072127e-08	-0.305727911073554	0.995	1	0.000335408447165148
TPST2	1.62462619252473e-08	-0.313425757315298	0.323	0.568	0.000428527650802247
SARAF	1.85080314803487e-08	0.312198277186734	0.947	0.917	0.000488186346357159
GADD45B	2.01815760690231e-08	0.561966672480138	0.519	0.382	0.000532329431972623
HMGA1	2.02331268992376e-08	-0.361799702288915	0.497	0.711	0.000533689188221191
TNFRSF4	2.31613982338817e-08	0.631458331641644	0.143	0.037	0.000610928201215098
C5orf56	2.5414274760977e-08	-0.26845497060164	0.307	0.588	0.00067035232537029
RPS24	3.17085592192392e-08	-0.255139071748133	0.995	1	0.000836376666525871
RPL41	3.27280122569282e-08	0.26430329770212	0.989	0.987	0.000863266779300995
SUB1	3.71385997959676e-08	-0.286330269985509	0.942	0.97	0.000979604846818237
KLRD1	3.71591982932718e-08	-0.492476485097794	0.376	0.774	0.000980148173381631
CTLA4	3.94171184292079e-08	0.515625084470122	0.317	0.153	0.00103970533280722
MCM5	4.09587877196569e-08	-0.349673748479749	0.46	0.671	0.00108036994368139
TSPO	4.12844425086628e-08	0.316808555366096	0.757	0.551	0.001088959740051
HIST1H2AJ	4.36199073175164e-08	-0.476367982028761	0.376	0.561	0.00115056229531413
MMADHC	4.9706484154264e-08	-0.266699347120386	0.455	0.671	0.00131110793253702
SLAMF7	5.03465681429269e-08	-0.259677294646666	0.106	0.349	0.00132799142790598
IFNG	5.18635737812327e-08	0.652222382665915	0.429	0.432	0.00136800548562757
ITM2A	5.69233496765673e-08	0.420673060731417	0.587	0.439	0.00150146719441882
RP11-290D2.6	5.84818963705937e-08	-0.2907587300321	0.048	0.223	0.00154257698056715
RPS5	5.99966350711363e-08	-0.255687955574612	0.979	1	0.00158253124327136
NKG7	6.35018401595096e-08	-0.541512712260594	0.693	0.92	0.00167498803788739
C14orf166	7.88897104044378e-08	-0.269125271027153	0.704	0.841	0.00208087389133786
CCDC28B	8.36940373778162e-08	-0.250918506272369	0.19	0.462	0.00220759762391466
BIRC3	9.37172629084715e-08	0.397921968893701	0.323	0.123	0.00247198024373675
MYADM	9.61893837082464e-08	0.319020293930511	0.429	0.236	0.00253718737407241
SRP9	1.08135781327151e-07	-0.264549124695353	0.661	0.894	0.00285229750406626
GIMAP1	1.25985679169643e-07	-0.292816401141567	0.249	0.468	0.00332312425945767
ADGRE5	1.28507426112348e-07	0.371284705476511	0.598	0.482	0.00338964037856541
LIME1	1.28938236614148e-07	-0.313796805530752	0.429	0.664	0.00340100386717139
CD38	1.33592828185037e-07	-0.294191303209059	0.275	0.595	0.00352377802903673
HMGN2	1.37603294396146e-07	-0.286515039655775	0.995	0.997	0.00362956209628715
GPX4	1.38230176221532e-07	0.297542783586079	0.783	0.718	0.00364609735819536
HLA-B	1.42461049077785e-07	0.253426508111887	1	1	0.00375769509152474
SLAMF1	1.53524323895324e-07	0.265681185054022	0.265	0.086	0.00404951109138696
MRPL10	1.55358025724897e-07	-0.268605925390967	0.27	0.551	0.0040978786445456
HIST1H4H	1.61463429918517e-07	-0.325112274831274	0.138	0.326	0.00425892089096071
PRF1	1.74286860747876e-07	-0.429913111850283	0.54	0.874	0.00459716452594673
UQCRFS1	1.78681867544314e-07	-0.250369583519461	0.598	0.791	0.00471309162021638
CORO1B	1.82958317290874e-07	0.384881078154526	0.582	0.449	0.00482589153518139
EWSR1	1.85073435803034e-07	-0.256494036753143	0.593	0.814	0.00488168201617663
ZFP36L1	1.92026743597909e-07	0.411560543696257	0.698	0.458	0.00506508941588205
ANKRD12	1.95168565011484e-07	0.277014985028418	0.54	0.399	0.00514796123930792
EIF3H	1.9985587156409e-07	-0.251964729067927	0.661	0.804	0.005271598324246
RHOB	2.14543385123401e-07	0.330294577745824	0.339	0.159	0.00565901086939995
FABP5	2.3032082435536e-07	-0.389213251809112	0.683	0.761	0.00607517238402134
BTG2	2.55842478142548e-07	0.445282253632184	0.508	0.316	0.00674835704596599
GHITM	2.84952486001695e-07	-0.252408978176101	0.54	0.728	0.00751619172326672
HLA-DPB1	2.91395606361941e-07	0.387885176306616	0.825	0.781	0.00768614190900891
LY6E	3.10771940182469e-07	-0.292087461994277	0.841	0.944	0.008197231466193
HMGB2	3.35814030224077e-07	-0.275442659882672	0.984	0.99	0.00885776667522049
GZMB	3.64089160355987e-07	-0.63550256105932	0.556	0.801	0.00960357978270986
RNASEH2B	3.7229991437884e-07	-0.263090744702857	0.476	0.648	0.00982015484157067
NUCKS1	3.82427191178141e-07	-0.261058719755584	0.852	0.93	0.0100872820217058
HSPB1	3.89740335843592e-07	0.32619168418845	0.624	0.385	0.0102801808385464
CDCA7	4.0668932438802e-07	-0.307327013252816	0.376	0.591	0.0107272443093828
PSMB2	4.15298309185443e-07	-0.257432624792842	0.672	0.817	0.0109543235013844
ZAP70	4.20209594897863e-07	-0.266563023761167	0.534	0.807	0.0110838684846209
CBX3	4.2552342502642e-07	-0.250685695157397	0.762	0.87	0.0112240313819219
ANXA6	4.38109212414679e-07	-0.269923738013044	0.709	0.89	0.011556006695862
HLA-DRA	4.79832577721987e-07	0.473737339099765	0.831	0.811	0.0126565439025729
REL	4.94739750722446e-07	0.32674887407712	0.503	0.382	0.013049750404806
NR4A1	4.95110210519435e-07	0.529901770826804	0.386	0.14	0.0130595220228711
ISG20	5.05247599699899e-07	-0.362683908467793	0.614	0.748	0.0133269159372842
FAM129A	5.26137815366809e-07	0.260072485218864	0.519	0.392	0.0138779371559303
JUND	5.41050162052506e-07	0.286728818484088	0.386	0.166	0.014271280124459
IFI16	5.47813054057761e-07	-0.250832326307003	0.81	0.89	0.0144496649268816
HLA-DPA1	5.49613406792559e-07	0.378647949681781	0.841	0.857	0.0144971528309673
F2R	5.60872666932343e-07	-0.250598608636883	0.286	0.522	0.0147941383356744
SLC9A3R1	6.18865804222787e-07	-0.27183599720536	0.709	0.87	0.0163238233179844
BIN2	6.642175970081e-07	-0.27583362851242	0.534	0.767	0.0175200675562826
IFITM3	6.89894980200674e-07	0.305965332797216	0.481	0.226	0.0181973598927532
LDHA	7.22236473763488e-07	-0.26375040641457	0.905	0.973	0.0190504314684595
EIF2S3	7.2533289929567e-07	-0.251167693137576	0.429	0.671	0.0191321058847219
TYMP	7.3321597131799e-07	0.29974354251321	0.349	0.183	0.0193400376754546
TRGV3	7.80815539868953e-07	-0.372178435752606	0.069	0.183	0.0205955714951234
TRGV4	8.09224781707002e-07	-0.417729412775326	0.011	0.133	0.0213449220670856
AKR1B1	8.4282496434364e-07	-0.251145280783886	0.328	0.548	0.0222311940844922
KIAA0101	9.361313277388e-07	-0.31504037586794	0.683	0.787	0.0246923360317663
S100A6	9.92343786342915e-07	0.334203552283046	0.974	0.97	0.0261750520523671
NPM1	1.01679667235935e-06	-0.273340462473079	0.968	0.987	0.0268200458268226
UBC	1.06385634861092e-06	0.314073802143007	0.963	0.95	0.0280613389073101
CD44	1.08065885952895e-06	0.305845394255235	0.746	0.648	0.0285045387377952
ANKRD28	1.15930593981096e-06	0.293689033604504	0.275	0.126	0.0305790127743937
SERPINB1	1.20211521340876e-06	-0.28871016632237	0.534	0.754	0.0317081929840827
HIST1H1D	1.28935057060662e-06	-0.455056875526933	0.487	0.635	0.0340092000008907
CISH	1.31373291697243e-06	0.255845950086789	0.196	0.066	0.0346523331509817
GPR183	1.45970954941606e-06	0.264038745769663	0.243	0.093	0.0385027587849475
CCL4	1.57319038993615e-06	0.810760172215435	0.593	0.724	0.0414960429153458
FYN	1.72294774335051e-06	-0.265524258853559	0.503	0.674	0.0454461926263564
B4GALT1	1.8567917119754e-06	0.26325968394324	0.354	0.226	0.0489765949867751
CITED2	2.29170281927618e-06	0.343473432080196	0.481	0.365	0.0604482452640478
PTGER4	2.72848391591024e-06	0.296409027222226	0.466	0.266	0.0719692202499645
SGK1	2.80584635324876e-06	0.311212569861975	0.206	0.04	0.0740098092596426
ACTG1	2.92172989209886e-06	-0.258906886522907	1	1	0.0770664693638915
STK17B	2.92238184757789e-06	0.284066808310524	0.651	0.532	0.0770836659935619
NFKBIZ	3.35692822679478e-06	0.338168379850503	0.418	0.236	0.0885456958381659
IL2RA	3.39602627886341e-06	0.31707144148159	0.127	0.013	0.0895769851575801
IVNS1ABP	4.07061350185743e-06	0.252359958242794	0.418	0.289	0.107370572338493
SPOCK2	4.35306464293394e-06	0.326875540671159	0.571	0.425	0.114820786086668
SCGB1A1	4.90309552988909e-06	0.352451144267447	0.381	0.113	0.129328950791884
JUN	5.07835296922127e-06	0.541746650731581	0.852	0.588	0.133951716269149
ZFAND5	6.08126738559729e-06	0.263336621815946	0.439	0.236	0.1604055898299
FOXP3	6.90196613533476e-06	0.272119644070698	0.111	0.03	0.182053160751725
CD3G	7.18794611644087e-06	-0.304604136854153	0.603	0.764	0.189596454713361
SLPI	7.28276585331293e-06	-0.621637878051198	0.196	0.136	0.192097514912835
RRM2	8.5049301359952e-06	-0.380978587680604	0.73	0.834	0.224334542197145
CD83	8.93764932027441e-06	0.256859206949635	0.27	0.123	0.235748376120878
PSME2	9.06798570105815e-06	-0.253732454738414	0.937	0.95	0.239186258836811
MT2A	9.49457239131652e-06	0.326642431822485	0.942	0.96	0.250438335965756
TYMS	9.75300623998966e-06	-0.30609906835457	0.836	0.9	0.257255045592207
SNRPE	9.90650723761953e-06	-0.261986124634255	0.582	0.691	0.26130394140669
MAP3K8	1.07883277403888e-05	0.312320603216337	0.444	0.276	0.284563720808235
BRD2	1.19928952052746e-05	0.283041692895279	0.587	0.515	0.316336596829529
GZMA	1.25399868076056e-05	-0.401566813103182	0.704	0.914	0.330767232024212
CKLF	1.32974347205576e-05	0.260643965701082	0.646	0.581	0.350746435624147
CDKN1A	1.37924670832681e-05	0.359256743694686	0.429	0.226	0.363803904255364
MBNL1	1.3843688801508e-05	0.282154381390744	0.815	0.791	0.365154979517377
PPA1	1.53827825778268e-05	-0.269824019777779	0.45	0.668	0.405751656055337
TRDV1	1.54846439854413e-05	-0.8355712624795	0.026	0.14	0.408438454403984
TNF	1.57596421048251e-05	0.666033945151384	0.45	0.302	0.415692079798973
PCNA	1.82512698693401e-05	-0.294209406852418	0.656	0.774	0.481413745343584
AREG	2.15482901495508e-05	0.573482387786139	0.381	0.249	0.568379249274701
EML4	2.43392201837802e-05	0.263282542914816	0.577	0.498	0.641995610787571
LGALS1	3.06091505237451e-05	0.515390352918105	0.831	0.605	0.807377563364825
RARRES3	3.22794955363867e-05	-0.273593466902006	0.693	0.797	0.851436253763273
TRGV8	3.75882941660886e-05	-0.369831588526727	0.005	0.113	0.99146643521892
FCER1G	3.85789820894263e-05	0.453481921802481	0.45	0.223	1
SAT1	3.88842107072735e-05	0.33114148768969	0.878	0.731	1
TRBV10-3	4.05495665905998e-05	-1.02123298213222	0.011	0.116	1
HSPA1A	4.23139298326504e-05	0.788101238082638	0.524	0.289	1
GPX1	4.30371836036582e-05	0.348189784304697	0.608	0.465	1
PPP1R15A	4.33722787171086e-05	0.381022101255483	0.571	0.286	1
RNF19A	5.05155859539268e-05	0.277458685050118	0.45	0.349	1
TRGV10	5.67851011476603e-05	-0.348565469523352	0.074	0.213	1
CST3	6.81961960344437e-05	0.477078864861796	0.492	0.312	1
MCL1	6.94556029359959e-05	0.267126237589379	0.661	0.638	1
TUBA1A	7.48749008721042e-05	0.298164854469499	0.688	0.462	1
AHNAK	7.99348978266616e-05	0.275606714407761	0.593	0.465	1
CXCR4	8.35926026793258e-05	0.329910626886817	0.698	0.738	1
TRAV13-2	0.000145833534492921	-0.509870017818372	0.042	0.166	1
NPC2	0.000160232136307816	0.262800406075044	0.566	0.402	1
ICOS	0.000165271449576218	0.288659685199502	0.349	0.233	1
HLA-DRB5	0.000195647038105667	0.29862404301345	0.646	0.744	1
IL32	0.000213730223178568	-0.318746992466503	0.847	0.917	1
FOSB	0.000213971692559972	0.349191817927191	0.45	0.186	1
KLF2	0.000240763236573583	-0.284023649193588	0.45	0.741	1
IER3	0.00029579841502074	0.314193198000113	0.153	0.047	1
TRGV2	0.000305453978448484	-0.30819462382899	0.048	0.143	1
SPON2	0.000306118292487727	-0.307609930340995	0.27	0.588	1
GLUL	0.000380182224912015	0.262609654078073	0.577	0.365	1
KIR3DL1	0.000425907356488932	-0.41765269330005	0.063	0.143	1
CCL5	0.000518084485909371	-0.295073451135398	0.81	0.94	1
CTSD	0.000554950782182209	0.250614968865083	0.746	0.681	1
ZFP36L2	0.000606875081942071	0.254635438735545	0.926	0.904	1
SFTPB	0.000686373963989458	-0.390714298350016	0.18	0.176	1
CD3D	0.000792800760617583	-0.251341469559419	0.725	0.827	1
CTSW	0.00111712231131322	-0.272922234621373	0.624	0.837	1
FGFBP2	0.00118889288489546	-0.329490720971729	0.254	0.618	1
IFITM1	0.00138351341359349	-0.259169407686037	0.862	0.924	1
IL7R	0.00173563880108948	0.416742562683159	0.429	0.236	1
IGFBP7	0.00194820084138007	0.271778500616568	0.222	0.106	1
SLC2A3	0.00271169839158241	0.258950126634233	0.698	0.585	1
RP11-291B21.2	0.00308360272241182	-0.361516267934773	0.169	0.336	1
HIST1H1E	0.00315975272071618	-0.286872847240718	0.503	0.598	1
DUSP2	0.0042924238361125	0.266957560857934	0.677	0.698	1
XCL1	0.00465954475440777	0.324971386033403	0.228	0.103	1
TYROBP	0.00677244445059454	0.326497457375772	0.534	0.355	1
KLRB1	0.00876577161558398	0.270597850707785	0.317	0.209	1
DNAJB1	0.0124107813312639	0.301395094583271	0.635	0.435	1
TRBV20-1	0.0134897474180493	0.762542069678271	0.111	0.027	1
CCL3L3	0.015656296675818	0.282484434591641	0.132	0.063	1
XCL2	0.0276967545239254	0.369032140750801	0.286	0.103	1
HSPA1B	0.0339758393633942	0.445519256490961	0.429	0.226	1
CCL4L2	0.0861916972264401	0.443552134238515	0.317	0.179	1
