## Supplementary material for "Single-cell RNA-sequencing reveals profibrotic roles of distinct epithelial and mesenchymal lineages in pulmonary fibrosis": SCGB3A2+_disease_vs_control_.csv

	p_val	avg_logFC	pct.1	pct.2	p_val_adj
MMP7	1.54096681708459e-63	2.36745476464414	0.829	0.206	4.06460817342402e-59
SEPW1	2.6489427832242e-33	0.855589173372136	0.96	0.773	6.98711637931049e-29
TIMP1	4.87708037918047e-31	0.956652837620142	0.914	0.505	1.28642749161643e-26
WFDC2	7.95157404201789e-30	0.912253790381257	0.988	0.918	2.09738668506306e-25
SLPI	2.21758957227667e-29	-1.04131442533442	0.993	1	5.84933601479416e-25
H3F3B	4.16462729925969e-28	-0.552358071742512	0.991	0.979	1.09850374272573e-23
ELF3	2.07972992210028e-21	-0.751697112074468	0.835	0.907	5.48570361552392e-17
CRIP1	1.48261790603219e-20	0.871673176076076	0.842	0.629	3.9107012507411e-16
CEACAM6	1.78545160280986e-20	0.777772312353529	0.943	0.753	4.70948569273156e-16
S100A2	1.88600883314253e-19	1.25804030137076	0.499	0.052	4.97472549918004e-15
SERPINF1	2.75943025499758e-19	0.841761588688877	0.663	0.186	7.27854918360712e-15
IFITM3	4.54342086192782e-19	0.575002942509774	0.99	0.959	1.1984181207507e-14
IGFBP2	1.30043485134493e-18	0.881480091757442	0.613	0.093	3.43015700739252e-14
AQP3	6.5890214765624e-18	0.879968770333195	0.783	0.474	1.73798619487287e-13
CRIP2	1.84776602565767e-17	0.683935571595546	0.737	0.278	4.87385244587724e-13
S100A6	1.95474330812086e-17	0.559488540477576	1	1	5.15602642383039e-13
JUNB	2.79164330092434e-17	-0.791138554724381	0.699	0.918	7.36351753484813e-13
LIPH	3.5031454885919e-17	-0.475411901796229	0.282	0.536	9.24024685525886e-13
IER2	1.79506186140459e-16	-0.872254022878118	0.564	0.825	4.73483467182689e-12
NPC2	1.93595642845935e-16	0.662845937086262	0.992	0.99	5.10647227134723e-12
DAPK1	3.38209013906507e-15	-0.507039414888311	0.388	0.701	8.92093915981192e-11
SLC25A36	1.14305672408013e-14	-0.436312161904821	0.32	0.546	3.01504072110615e-10
H1FX	1.18759755534076e-14	-0.498999925091557	0.335	0.608	3.13252607172231e-10
DUSP1	3.2885222163257e-13	-0.734739198759423	0.803	0.918	8.6741350500023e-09
SUSD2	5.92737387436982e-13	-0.525734351358449	0.585	0.784	1.56346340684253e-08
IFITM1	6.5058113522886e-13	0.595582475891361	0.832	0.577	1.71603786039316e-08
CD63	9.26060323054038e-13	0.409017161017238	0.994	0.99	2.44266931411963e-08
CH507-42P11.8	1.24413471223281e-12	-0.280089782451862	0.072	0.268	3.28165413045647e-08
GPX1	1.3258933337679e-12	0.501623396594346	0.865	0.711	3.49730884647958e-08
GSN	1.49711097716641e-12	0.543770130404316	0.873	0.701	3.94892962447184e-08
HSD17B6	4.53416821554147e-12	-0.837878766236106	0.152	0.577	1.19597755021337e-07
CCNL1	1.08619980656606e-11	-0.539537312250247	0.509	0.67	2.86506922977929e-07
S100A10	1.4417328104312e-11	0.631066853957216	0.948	0.845	3.80285863407437e-07
SERPINB1	2.22601312627907e-11	0.582214833667952	0.654	0.34	5.87155482318629e-07
AGR2	2.41788711254891e-11	0.657200817775977	0.815	0.557	6.37766083677027e-07
HSPA1B	2.59512487705062e-11	-0.822483928478194	0.513	0.68	6.84516088819641e-07
RAB31	3.29011830704695e-11	0.535797790851397	0.517	0.155	8.67834505849775e-07
BTG2	3.91056173132523e-11	-0.577710244049055	0.392	0.526	1.03148886787166e-06
UBC	4.05079502593797e-11	-0.424486084197863	0.959	1	1.06847820399166e-06
GSTP1	5.27992189105762e-11	0.373868278263586	0.996	0.979	1.39268499720427e-06
RICTOR	5.75800399484665e-11	-0.264765266030646	0.163	0.32	1.5187887137207e-06
MT1E	5.83331600279258e-11	0.601602072542849	0.752	0.474	1.5386537620566e-06
GAPDH	5.99494206786236e-11	0.433267138882253	0.979	0.938	1.58128586924005e-06
CXCL17	6.89610419388905e-11	0.472603713556412	0.954	0.825	1.81898540322211e-06
MT1X	1.01220701206819e-10	0.558775416791403	0.544	0.165	2.66989843573226e-06
PIM1	1.26204880489561e-10	-0.281157747283255	0.08	0.309	3.32890613267316e-06
TAGLN2	1.29395069991876e-10	0.430540415155809	0.952	0.814	3.41305376117573e-06
ZFP36L1	1.47416538748479e-10	-0.443082555628248	0.935	0.979	3.88840604256864e-06
SEPP1	1.63676931244157e-10	-0.450063341426503	0.58	0.691	4.31730641542714e-06
CLDN4	4.61529813846098e-10	-0.481197729406376	0.827	0.897	1.21737718998185e-05
VIM	4.86232942943051e-10	0.707087072956938	0.83	0.732	1.28253663360088e-05
DUSP23	5.36852429441771e-10	0.532671939370071	0.518	0.237	1.41605565313856e-05
LY6E	5.40944223034014e-10	0.412987652259023	0.946	0.784	1.42684857709682e-05
SLC22A3	6.28782330007059e-10	-0.332354132619345	0.218	0.412	1.65853915185962e-05
HSPA5	9.05389985132012e-10	-0.490454881839421	0.752	0.753	2.38814716378271e-05
SCNN1B	9.40862197251138e-10	0.457182203017022	0.683	0.402	2.48171221768933e-05
CALR	1.29734480384639e-09	0.43048556857146	0.839	0.649	3.42200638910561e-05
SCPEP1	1.58465430492731e-09	0.456713928599661	0.624	0.289	4.17984266010675e-05
SLC39A8	1.81795813312788e-09	-0.421411864865328	0.202	0.402	4.79522816775141e-05
MDK	2.05465098050341e-09	0.512188113197665	0.662	0.381	5.41955289127384e-05
TSPAN8	3.09699403198284e-09	0.52994584255154	0.395	0.124	8.16894115816115e-05
TMEM45A	3.48892118386282e-09	0.577142346095293	0.383	0.134	9.20272740667496e-05
HIST1H2BC	5.00955221706706e-09	-0.283870091374572	0.058	0.165	0.000132136958829578
PPP1R15A	5.80034411257214e-09	-0.51247374939658	0.39	0.691	0.000152995676657315
TSC22D1	7.03948253857183e-09	0.463765405635485	0.808	0.608	0.000185680430919909
OCLN	1.01055454826942e-08	-0.31746166695858	0.364	0.485	0.000266553973197025
BAG1	1.05310437144156e-08	0.40034090067103	0.627	0.351	0.000277777340055139
PKM	1.32076365601744e-08	0.376003905850567	0.845	0.66	0.000348377829547721
TSPAN3	1.66144697194475e-08	0.378805829462668	0.841	0.639	0.000438239867789867
MGST1	1.8611138528368e-08	0.337741927941586	0.96	0.907	0.000490906000962763
SECISBP2L	1.92257243247671e-08	-0.425128952759769	0.413	0.567	0.000507116930514381
USP54	2.43328836874106e-08	-0.293539480424152	0.232	0.485	0.000641828473022831
C8orf4	2.56550037037728e-08	0.552031378196906	0.666	0.33	0.000676702032694414
N4BP2L2	2.94526672002842e-08	-0.348980565397005	0.547	0.67	0.000776873002741896
WIF1	3.20453342261624e-08	0.509578597625248	0.344	0.072	0.000845259780883485
HSPB1	3.29078188339691e-08	-0.466975067725369	0.904	0.979	0.000868009537383604
MIF	3.70952550698398e-08	0.363427881189302	0.96	0.918	0.000978461542977166
MALAT1	3.75576595940504e-08	-0.600900563119892	0.995	1	0.000990658387112268
TMEM59	3.86952721420474e-08	0.341142405522577	0.914	0.835	0.00102066519329078
ZFP36	4.09128996691536e-08	-0.580784352998704	0.755	0.928	0.00107915955457326
CTSE	4.74001929128185e-08	0.502233025782591	0.784	0.649	0.00125027488846141
AHI1	5.90274432381794e-08	-0.323927812625651	0.216	0.299	0.00155696687029346
SFTPD	6.08641955576929e-08	-0.648802006494019	0.357	0.567	0.00160541488622527
BPIFB1	7.3213528613826e-08	1.28246696647286	0.402	0.196	0.00193115324424689
PLPP2	7.80315844324318e-08	0.373045323810822	0.633	0.34	0.00205823910257425
LDHA	8.0686242593358e-08	0.382182349641905	0.652	0.392	0.002128261020885
SLC34A2	9.25829544667281e-08	0.450102706199469	0.932	0.732	0.00244206058996889
NR4A1	9.91690355628612e-08	-0.61505370265282	0.418	0.691	0.00261578165104159
JUN	9.92759159697454e-08	-0.626403829276251	0.803	0.897	0.00261860083553397
RBM3	1.02616546565106e-07	-0.294794285264746	0.641	0.784	0.00270671664874781
HINT1	1.03458831289383e-07	0.30628016929287	0.947	0.938	0.00272893359292005
KRT19	1.20745132327837e-07	0.464213604447811	0.912	0.784	0.00318489435541136
KRT8	1.3193661245581e-07	0.414405445119819	0.885	0.784	0.00348009202674691
AGR3	1.52879764283485e-07	0.465847463264725	0.859	0.711	0.00403250954250549
SCGB3A1	1.65787415479272e-07	0.881344264421024	0.958	0.804	0.00437297465809675
SYNGR2	1.69698843145326e-07	0.354679874661321	0.779	0.567	0.00447614638564427
TSPAN1	1.71806068660616e-07	0.398956705595323	0.598	0.289	0.00453172867306108
C4orf48	1.77661532288911e-07	0.376111605614501	0.475	0.216	0.0046861782371846
ANPEP	2.00599932554376e-07	0.393946758155162	0.337	0.072	0.00529122442098678
RHOB	2.20663535955637e-07	-0.482222332243141	0.736	0.856	0.00582044208790183
CD9	2.45917096262398e-07	0.342460142349995	0.982	0.918	0.00648655524811327
AREG	2.46742837333614e-07	0.744934497722263	0.353	0.155	0.00650833582034874
FOS	2.71465508380401e-07	-0.641954567737063	0.8	0.948	0.00716044571454985
AGER	4.44150339710887e-07	-0.5917280162566	0.16	0.299	0.0117153535105541
IDI1	4.49717823629886e-07	-0.267639268327428	0.146	0.299	0.0118622070338855
KRT7	4.62287648615719e-07	0.389753029858381	0.914	0.794	0.0121937613075368
BNIP3L	5.17619558957942e-07	-0.2856735919593	0.444	0.629	0.0136532511066336
ECHDC1	5.88814680398925e-07	-0.269666955366813	0.385	0.557	0.0155311648248825
EPHX1	6.38658399926302e-07	0.401140782275075	0.686	0.392	0.0168458926148561
AC008268.1	6.54673230576577e-07	-0.370584312251183	0.065	0.299	0.0172683158029184
ALDH3A2	6.82973997092021e-07	0.335685066704589	0.502	0.237	0.0180148051212962
PERP	7.63995633303358e-07	0.346107728592651	0.712	0.505	0.0201519128196427
B2M	7.74594281127694e-07	0.294879922562187	0.999	1	0.0204314733533052
DMBT1	7.82220698823507e-07	0.662762361352972	0.208	0.01	0.0206326353728676
TPM1	8.69520614594622e-07	0.347821712290558	0.448	0.186	0.0229353452511623
EZR	9.54621594337555e-07	0.375590713274482	0.885	0.763	0.0251800537938417
IFITM2	1.059596841269e-06	0.361247322062892	0.888	0.784	0.0279489858821523
SPINK5	1.12394847591396e-06	0.469835888785581	0.229	0.062	0.0296463889491825
NKTR	1.13512961865598e-06	-0.289605687356783	0.357	0.495	0.0299413139512887
HSBP1	1.27463673793122e-06	0.31556005917535	0.752	0.557	0.0336210932364118
TRAM1	1.86023052909501e-06	0.36913336106491	0.698	0.454	0.0490673006659392
FNIP2	1.92869903189144e-06	-0.268046507120428	0.252	0.412	0.0508732943642004
HIST1H1C	2.07163535644021e-06	-0.319995024849017	0.24	0.381	0.0546435257968233
NFKBIZ	2.07226663781385e-06	-0.44972976677343	0.362	0.649	0.054660177105616
MUC5B	2.24116633578028e-06	0.502368893554481	0.182	0.021	0.0591152444388763
SERPING1	2.37030128686543e-06	-0.321086709956693	0.503	0.639	0.0625214370436496
CYR61	2.44914771534217e-06	-0.613382226290858	0.435	0.629	0.0646011692875804
PSME2	2.48825522242266e-06	0.334519650644232	0.555	0.33	0.0656327080018424
YWHAB	2.53522071704554e-06	0.289002046243962	0.786	0.577	0.0668715168535103
S100A11	2.57476259357424e-06	0.276542535844387	0.991	0.969	0.0679145129307078
HIST1H1E	2.6374228549102e-06	-0.258042099654794	0.146	0.278	0.0695673026439664
PDLIM4	2.8682641741165e-06	0.316131977978471	0.308	0.041	0.0756562041206708
SHROOM3	2.93285671779461e-06	-0.298332829995923	0.351	0.474	0.0773599616452685
RPS27L	3.05904765522865e-06	0.347168110681249	0.847	0.742	0.0806885000019661
ERGIC3	3.1668903764272e-06	0.304700944602103	0.653	0.433	0.0835330674590203
STT3B	3.24320736567619e-06	0.323737907026269	0.469	0.216	0.0855460806844408
CCND1	3.80413923697476e-06	0.421609414783746	0.672	0.474	0.100341780653683
KLF6	3.90033584298687e-06	-0.563365446840319	0.631	0.825	0.102879158530465
ENOSF1	4.07207483737444e-06	-0.252252746712641	0.26	0.402	0.107409117985426
ADIRF	4.11408158977029e-06	0.446247292574299	0.749	0.515	0.108517130093371
ARGLU1	4.29099479059666e-06	-0.300849016952783	0.406	0.485	0.113183569591568
DDIT4	4.42152941726361e-06	0.433153597363873	0.503	0.247	0.116626681439162
LMAN2	4.64971461338189e-06	0.298555694304677	0.546	0.309	0.122645522357174
BHLHE40	5.3974917205083e-06	-0.347663782108653	0.253	0.433	0.142369639111847
REEP3	5.70797276487759e-06	0.302689344226828	0.48	0.227	0.150559197619176
MT-ATP8	6.00218273707396e-06	-0.310790965009127	0.992	1	0.1583195740558
PCSK1N	6.5230295340992e-06	0.316966493590617	0.332	0.124	0.172057950020935
ACSL5	6.72783583572509e-06	0.306653234023928	0.464	0.216	0.177460125838921
ANXA2	6.81639828077189e-06	0.292076803012294	0.982	0.959	0.17979613745192
CD59	7.7601221119485e-06	0.29025236753918	0.85	0.753	0.204688740946866
MT-ND4	8.0317707660505e-06	0.276410699034402	0.996	0.99	0.211854017496114
PAM	8.15913426887168e-06	0.297977837604658	0.473	0.206	0.215213484610028
TM4SF1	8.3801455826443e-06	0.41432791263034	0.739	0.485	0.221043100033409
C11orf31	8.49654932739989e-06	0.280437793177063	0.696	0.464	0.224113481608827
BCAP31	8.65263759491035e-06	0.287864628774424	0.674	0.454	0.22823062184095
TXNDC17	9.54072378276649e-06	0.316415501965409	0.633	0.464	0.251655671218032
GIPC1	9.57796108629625e-06	0.266463151057086	0.374	0.134	0.252637879573236
ASS1	1.09475829440912e-05	0.315080553679736	0.588	0.381	0.288764395316294
SPTSSA	1.13229790594059e-05	0.314301388087006	0.608	0.392	0.298666218649948
NME2	1.14063715328905e-05	0.273300153892447	0.92	0.856	0.300865861923052
ETFB	1.39882014461876e-05	0.279680472849017	0.53	0.299	0.36896678954609
IGFBP4	1.40543411337966e-05	0.302805089991386	0.396	0.134	0.370711356086153
TMEM205	1.52638902203586e-05	0.286217978965993	0.626	0.371	0.402615632342399
AKAP13	1.58665035604348e-05	-0.316054502791786	0.528	0.639	0.41851076441359
OCIAD2	1.64722185758674e-05	0.296071124693391	0.571	0.392	0.434487709375654
PLEC	1.65354906736185e-05	0.278490949931161	0.346	0.144	0.436156637498036
FAM96B	1.77819853980895e-05	0.275343201083491	0.542	0.34	0.469035428845408
SSR4	1.80195092059862e-05	0.265052847621917	0.965	0.918	0.475300594326299
RAB11FIP1	1.84509732100972e-05	-0.340541896451761	0.537	0.639	0.486681320362735
VDAC1	2.12140030649864e-05	0.268684308486079	0.435	0.196	0.559561758845147
KRTCAP2	2.19450557729446e-05	0.258701428011489	0.84	0.66	0.578844736122959
F3	2.21529878452292e-05	0.322645463691727	0.38	0.186	0.58432936039361
PFDN2	2.2221416264831e-05	0.259556550360829	0.39	0.186	0.586134296817448
GADD45B	2.33041227472288e-05	-0.456057040995596	0.47	0.629	0.614692845703654
MID1IP1	2.38211849325585e-05	-0.286945244781509	0.207	0.299	0.628331394966097
ENO1	2.39275740677399e-05	0.274046371590523	0.837	0.711	0.631137621184774
CFI	2.44819655388124e-05	0.271296248865195	0.443	0.196	0.645760805017255
CUTA	2.60669161858204e-05	0.270736373902931	0.683	0.505	0.687567048233384
ACADVL	2.737345341551e-05	0.280772819501872	0.588	0.33	0.722029580740906
HLA-A	2.7797631625128e-05	0.26191766608364	0.984	0.959	0.733218129376001
SYT8	2.95249504948748e-05	0.344674426841458	0.248	0.062	0.778779619203312
CCND2	2.96693281258987e-05	0.272993311300288	0.261	0.052	0.782587867976831
GUK1	3.10402123659636e-05	0.272291806506616	0.687	0.464	0.818747681577022
CTSB	3.36084759904831e-05	0.279514614740248	0.693	0.526	0.886490771200974
NCOA7	3.4484765115675e-05	-0.435098081498328	0.313	0.485	0.90960464945616
TNFRSF1A	3.59153094439487e-05	0.253855048456957	0.363	0.134	0.947338117203034
CRLF1	3.77041814875846e-05	0.274430943867966	0.219	0.021	0.99452319509802
EFNA1	3.87542805794899e-05	-0.292276024989848	0.547	0.66	1
SAA1	3.92482575219489e-05	0.9232234941928	0.218	0.082	1
ALDOA	4.34096299639792e-05	0.254889904375079	0.868	0.742	1
CLDN1	4.61823634024293e-05	0.300317415574842	0.3	0.113	1
NDUFS8	4.66057122139061e-05	0.261178323041655	0.603	0.392	1
SAT1	4.94113350242376e-05	0.27909098120046	0.998	0.99	1
TOB1	5.52453762349676e-05	-0.255427126939657	0.354	0.536	1
CNIH4	5.54312915023905e-05	0.263845141532043	0.533	0.289	1
ZNHIT1	5.60594608166846e-05	0.256227930926279	0.523	0.278	1
MPZL2	5.66309834958468e-05	0.278071294398174	0.525	0.34	1
NUDT16	6.10565910445616e-05	0.257062749683726	0.379	0.186	1
NAMPT	6.31221166132512e-05	-0.280066912202951	0.256	0.371	1
DDX17	6.70295291459345e-05	-0.255206958610072	0.713	0.722	1
PDIA4	7.05186294101443e-05	0.25957588785817	0.421	0.165	1
CXCL14	7.23320584703766e-05	0.458821752647195	0.118	0.031	1
SMIM22	7.3109825958032e-05	0.28013624765256	0.67	0.495	1
RARRES3	8.74440200605507e-05	0.358320756570277	0.676	0.443	1
PHPT1	8.92988033716294e-05	0.27557333351181	0.677	0.577	1
MRPL33	9.07096394879919e-05	0.269724645777862	0.632	0.485	1
PDIA3	9.13037898953226e-05	0.275929952103904	0.81	0.691	1
CH25H	9.64346143430765e-05	0.259337710193124	0.2	0.041	1
NR4A2	9.78340118981228e-05	-0.28063934446478	0.096	0.206	1
C9orf16	9.99961418569841e-05	0.266723698286692	0.576	0.371	1
CTNNB1	0.000101004845850136	0.272745157680107	0.536	0.34	1
CD74	0.000104665583646204	0.261036782128065	0.998	1	1
SELM	0.000110591682061558	0.266984974849419	0.595	0.402	1
RPL36A	0.000111738938368991	-0.267493853200033	0.699	0.711	1
MUC21	0.000114595169421747	0.253855048456957	0.226	0.072	1
HMGN3	0.000124829145171653	-0.259383121714418	0.891	0.907	1
CLDN18	0.000129352509582482	-0.660271466045238	0.07	0.381	1
NNMT	0.000149544404780637	0.265595473853635	0.164	0.021	1
EGR1	0.000155532913993901	-0.533533044253709	0.443	0.722	1
HMGB3	0.000191728343574884	0.315269072089527	0.425	0.216	1
SOD2	0.00020577653089796	-0.313736589280017	0.428	0.505	1
IL1R1	0.000219688953001	0.269176607532522	0.434	0.186	1
LYNX1	0.000243254232473606	0.25254200738499	0.158	0.041	1
SFN	0.000264344426919198	0.293391075913641	0.459	0.247	1
BAX	0.000282837901721574	0.25150959588232	0.489	0.258	1
CD24	0.000291671338673838	0.344053966457238	0.373	0.165	1
GDF15	0.000305144357126577	-0.490813415474382	0.572	0.742	1
S100A4	0.000330292381541219	0.377657686366974	0.578	0.598	1
AKR1C2	0.000350067503897956	-0.261829334086752	0.094	0.165	1
HSP90AA1	0.000369421130872211	-0.250498844059224	0.967	0.948	1
ATF3	0.000388903877755746	-0.534441682238668	0.357	0.629	1
FHL2	0.000426532305628403	0.298574037803366	0.244	0.01	1
DNAJB1	0.000426882269885247	-0.38138950293035	0.528	0.639	1
PEBP4	0.000462455631797544	-0.278141771361296	0.251	0.361	1
HSPA1A	0.000583537167322748	-0.439696933677901	0.688	0.804	1
TMC5	0.000594291416213013	0.264633395479433	0.6	0.381	1
VSTM2L	0.000749222021167556	0.260471908770967	0.216	0.01	1
LGALS1	0.0007626616004942	0.288887015803598	0.445	0.402	1
TACSTD2	0.000805193383811165	-0.26059491218303	0.842	0.887	1
MUC4	0.000913137058659788	0.273520076496475	0.585	0.33	1
NFKBIA	0.00103365849817423	-0.303431545878865	0.696	0.825	1
SRSF7	0.0010692745207957	-0.271904460824671	0.515	0.546	1
MS4A8	0.00117293741029016	0.250900109099246	0.149	0.01	1
NRP2	0.00133632105433985	0.261801250975421	0.44	0.237	1
CEACAM5	0.0014172767329049	0.265181677934877	0.183	0.072	1
HLA-DRB5	0.00142541377672427	0.294346409811694	0.789	0.814	1
TNFRSF12A	0.00174055688629007	0.255549284004226	0.363	0.227	1
CEBPD	0.00201407851281677	-0.271320748130971	0.68	0.742	1
MS4A15	0.00206450841206415	-0.282879314949488	0.238	0.351	1
SDPR	0.00208058764707211	-0.262142491938264	0.403	0.495	1
CLIC3	0.00229669973328248	-0.269837201012046	0.427	0.557	1
CLU	0.00507602708125975	0.308466078656396	0.76	0.629	1
SFTPA1	0.00760097300476579	0.494171094838529	0.687	0.557	1
SAA2	0.0104127944480898	0.318262602401623	0.139	0.072	1
FABP5	0.0126016930433467	-0.350247342330369	0.709	0.876	1
CAV1	0.0147774296114726	-0.371323373781554	0.508	0.701	1
SFTPC	0.016729489527606	-0.681519413489384	0.541	0.856	1
NAPSA	0.0252065016517439	0.280942322640521	0.784	0.557	1
LCN2	0.0260489272704501	0.290838440248317	0.587	0.361	1
FOSB	0.0437961608678228	-0.266766722089634	0.532	0.649	1
SCGB1A1	0.0532821512508837	-0.51727394100827	0.706	0.588	1
PGC	0.0541965921698081	-0.347273233382736	0.14	0.216	1
XIST	0.0609144558656295	-0.278310351849153	0.105	0.165	1
SFTPA2	0.112391657760077	0.28348352745356	0.727	0.639	1
CXCL1	0.142014293137078	0.256319710813699	0.219	0.113	1
HP	0.983333365702062	1.09775804408867	0.156	0	1
