## Supplementary material for "Single-cell RNA-sequencing reveals profibrotic roles of distinct epithelial and mesenchymal lineages in pulmonary fibrosis": SCGB3A2+_SCGB1A1+_disease_vs_control_.csv

	p_val	avg_logFC	pct.1	pct.2	p_val_adj
SCGB1A1	0	-0.304098503	0.937	0.919	0
LMNA	1.04E-29	0.712982376	0.684	0.396	2.75E-25
EZR	8.10E-27	0.613592894	0.855	0.649	2.14E-22
PTP4A1	5.66E-26	0.605817889	0.715	0.459	1.49E-21
C8orf4	1.48E-20	0.653994914	0.67	0.365	3.91E-16
SAT1	3.63E-20	0.50136796	0.985	0.973	9.57E-16
TAGLN2	5.95E-20	0.530324875	0.763	0.491	1.57E-15
HSP90AB1	8.54E-20	0.44979805	0.887	0.784	2.25E-15
SEPW1	1.40E-19	0.508803378	0.833	0.658	3.70E-15
CD55	3.47E-19	0.638003287	0.779	0.689	9.16E-15
SERPINB1	1.41E-17	0.554049639	0.521	0.288	3.71E-13
B4GALT1	8.26E-17	0.496162165	0.418	0.185	2.18E-12
ERRFI1	2.29E-16	0.510231468	0.475	0.257	6.05E-12
RPL41	4.32E-16	0.418670226	0.984	0.982	1.14E-11
IFITM3	6.20E-16	0.422693341	0.957	0.937	1.64E-11
ANXA1	6.64E-16	0.58025597	0.684	0.432	1.75E-11
ANXA2	7.30E-16	0.422155475	0.902	0.815	1.93E-11
H1F0	9.42E-16	-0.403218365	0.375	0.617	2.49E-11
MYL6	1.11E-15	0.359938308	0.978	0.937	2.94E-11
AC008268.1	4.14E-15	-0.361312651	0.044	0.198	1.09E-10
ATP1B1	4.41E-15	0.446461993	0.768	0.604	1.16E-10
TNFRSF12A	6.02E-15	0.459911995	0.391	0.167	1.59E-10
S100A14	2.14E-14	-0.380911086	0.67	0.824	5.66E-10
DUSP23	4.00E-14	0.435579894	0.499	0.279	1.06E-09
HSPA8	4.59E-14	0.395653646	0.686	0.477	1.21E-09
CXCL17	4.65E-14	0.346252311	0.958	0.923	1.23E-09
SOX4	6.36E-14	0.558860906	0.742	0.653	1.68E-09
SEPP1	1.63E-13	-0.394198796	0.527	0.64	4.30E-09
TUBA1C	2.26E-13	0.375205409	0.423	0.18	5.96E-09
IL1R1	3.77E-13	0.365595271	0.451	0.212	9.95E-09
TOP1	4.28E-13	0.398614159	0.516	0.315	1.13E-08
CFL1	6.09E-13	0.336055947	0.866	0.73	1.61E-08
CXCL8	6.96E-13	1.088757671	0.372	0.23	1.84E-08
MIF	1.06E-12	0.341063491	0.955	0.86	2.80E-08
EIF1	1.12E-12	0.280486684	0.989	0.995	2.96E-08
EMP1	1.19E-12	0.455726726	0.432	0.225	3.15E-08
EIF4G2	1.78E-12	0.336478055	0.641	0.441	4.70E-08
YWHAZ	2.03E-12	0.32494575	0.733	0.554	5.35E-08
AREG	4.31E-12	0.503346157	0.222	0.027	1.14E-07
RNASE1	9.58E-12	0.549621024	0.935	0.883	2.53E-07
CRIP2	1.07E-11	0.334595946	0.527	0.302	2.82E-07
CD63	2.31E-11	0.313577287	0.886	0.869	6.10E-07
BZW1	2.66E-11	0.326007132	0.542	0.347	7.02E-07
PTMA	3.68E-11	0.268088274	0.997	0.991	9.70E-07
AGR3	4.66E-11	0.483591796	0.73	0.644	1.23E-06
DNAJA1	4.93E-11	0.329185653	0.431	0.207	1.30E-06
DDX5	5.17E-11	0.321909781	0.86	0.743	1.36E-06
TSC22D1	5.52E-11	0.347240536	0.867	0.73	1.46E-06
H1FX	7.00E-11	-0.286554589	0.215	0.419	1.85E-06
SFPQ	7.03E-11	0.31038869	0.471	0.257	1.85E-06
CYCS	8.21E-11	0.307424161	0.449	0.261	2.17E-06
JUND	9.09E-11	0.42334084	0.62	0.486	2.40E-06
FMO2	1.22E-10	-0.350822678	0.556	0.743	3.23E-06
MT-ND2	1.32E-10	0.462542687	0.9	0.829	3.48E-06
CXCL6	1.35E-10	0.384520912	0.222	0.081	3.56E-06
ACTB	1.83E-10	0.296069497	0.995	0.991	4.83E-06
CRIP1	2.06E-10	0.42834065	0.446	0.243	5.43E-06
UBB	2.20E-10	0.310603282	0.89	0.847	5.80E-06
MT1X	2.25E-10	0.369734897	0.466	0.266	5.93E-06
SRSF2	2.49E-10	0.286500906	0.455	0.239	6.56E-06
SLC34A2	2.94E-10	0.419715219	0.63	0.437	7.76E-06
RAN	3.81E-10	0.294335654	0.634	0.464	1.00E-05
IFITM1	4.43E-10	0.388547087	0.688	0.572	1.17E-05
IER2	4.75E-10	-0.436451813	0.563	0.797	1.25E-05
DYNLL1	4.86E-10	0.32092518	0.607	0.432	1.28E-05
CSTB	5.05E-10	0.344805566	0.855	0.739	1.33E-05
KRT8	5.55E-10	0.358563079	0.792	0.667	1.46E-05
SOCS2	5.78E-10	0.345976048	0.316	0.126	1.52E-05
LDHA	6.38E-10	0.302083723	0.566	0.369	1.68E-05
HNRNPA2B1	6.39E-10	0.27516004	0.841	0.721	1.69E-05
FOLR1	6.72E-10	-0.33724131	0.805	0.91	1.77E-05
TSPAN3	6.94E-10	0.308874295	0.605	0.419	1.83E-05
WSB1	8.77E-10	0.347162762	0.641	0.468	2.31E-05
HSP90AA1	9.64E-10	0.349696289	0.886	0.761	2.54E-05
RCAN1	1.80E-09	0.337819471	0.24	0.113	4.74E-05
WWTR1	2.11E-09	0.294771298	0.472	0.306	5.57E-05
DUSP6	2.12E-09	0.292466552	0.253	0.09	5.60E-05
MUC21	4.01E-09	0.285877481	0.18	0.027	0.000105847
TUBA1B	4.11E-09	0.29911003	0.556	0.329	0.000108415
ITM2B	5.60E-09	0.255096099	0.918	0.869	0.000147588
CALM2	5.79E-09	0.274744626	0.893	0.838	0.000152593
APLP2	5.93E-09	0.310558398	0.612	0.491	0.000156498
CALM1	8.03E-09	0.291629386	0.71	0.554	0.000211902
ZFAND5	8.17E-09	0.298192829	0.508	0.374	0.00021543
DDX21	1.05E-08	0.254278852	0.354	0.189	0.000277519
NCL	1.08E-08	0.27374239	0.61	0.482	0.000284056
CD81	1.39E-08	0.284988505	0.529	0.338	0.000365821
ETS2	1.41E-08	0.28477991	0.494	0.351	0.000371546
SEC62	1.60E-08	0.257647351	0.654	0.505	0.000420837
SGK1	1.95E-08	0.276991007	0.319	0.171	0.000514484
RHOV	2.00E-08	-0.252457457	0.346	0.473	0.000526748
GSN	2.16E-08	0.297676778	0.588	0.383	0.000570331
IFITM2	2.46E-08	0.30300559	0.806	0.698	0.000648405
ATP6V1G1	2.51E-08	0.258360864	0.81	0.68	0.000660825
CTNNB1	2.68E-08	0.269965197	0.44	0.257	0.000707196
MYADM	2.86E-08	0.260778891	0.282	0.117	0.000754153
SRSF7	4.07E-08	0.296810373	0.533	0.342	0.001072563
AK1	5.13E-08	-0.265146572	0.215	0.302	0.001354407
HSP90B1	5.69E-08	0.275326758	0.725	0.563	0.001500762
S100A11	5.95E-08	0.250506757	0.984	0.964	0.00156912
ATP1A1	7.01E-08	0.267943747	0.691	0.523	0.001850111
HES1	7.65E-08	-0.323132003	0.304	0.523	0.002016632
AGR2	8.82E-08	0.354642121	0.818	0.775	0.002326443
CD9	9.14E-08	0.280695763	0.883	0.851	0.002411099
FCGBP	1.06E-07	-0.600910687	0.053	0.117	0.002784513
CYSTM1	1.14E-07	0.26284945	0.416	0.198	0.00299392
GPRC5A	1.21E-07	0.355832839	0.769	0.721	0.00317915
MCL1	1.58E-07	0.275340718	0.561	0.41	0.0041683
ELF3	2.21E-07	-0.319928725	0.843	0.847	0.005817135
TIMP1	2.85E-07	0.308208167	0.602	0.437	0.007516012
MT-ND4	3.56E-07	0.393231299	0.908	0.874	0.009402471
STEAP4	3.69E-07	0.314476817	0.727	0.685	0.009720089
APOD	3.99E-07	-0.356873912	0.336	0.55	0.010514934
SPINK5	4.33E-07	0.430665796	0.215	0.131	0.011418429
TMSB10	4.42E-07	0.287013158	0.979	0.986	0.011647533
FOSB	4.60E-07	0.403145832	0.62	0.45	0.012125255
F3	6.47E-07	0.30791037	0.341	0.198	0.017055469
C4BPA	8.18E-07	0.308848453	0.27	0.14	0.021566029
GPX1	8.87E-07	0.268561031	0.557	0.414	0.023406697
VIM	9.77E-07	0.414993999	0.763	0.613	0.025780579
RGCC	9.89E-07	0.318041088	0.256	0.158	0.026088454
CAV1	2.04E-06	-0.360306998	0.22	0.392	0.053882457
BTG2	2.70E-06	-0.302046504	0.339	0.572	0.071238999
KRT18	4.62E-06	0.259972951	0.853	0.815	0.1217844
PHLDA2	4.88E-06	0.280022475	0.44	0.293	0.128684405
S100A10	5.97E-06	0.365410857	0.638	0.432	0.157599091
TFF3	6.31E-06	0.449440164	0.417	0.401	0.166314267
MT2A	6.67E-06	0.343823516	0.549	0.495	0.175945416
KRT19	7.71E-06	-0.316865371	0.724	0.797	0.203407804
SOD2	9.24E-06	0.279688742	0.49	0.378	0.243680462
S100A2	9.85E-06	0.354619573	0.206	0.131	0.259801433
RPS4Y1	1.00E-05	-0.336663445	0.516	0.721	0.264150136
MGP	1.66E-05	0.450752473	0.801	0.752	0.437024666
TM4SF1	2.21E-05	0.357077792	0.665	0.577	0.582108707
RARRES1	2.46E-05	0.351388115	0.17	0.122	0.647614727
KLF6	7.44E-05	0.309444847	0.645	0.572	1
JUNB	7.54E-05	-0.253613696	0.725	0.829	1
ICAM1	0.000262436	0.315827455	0.48	0.401	1
CXCL3	0.000401609	-0.488859805	0.231	0.311	1
SFTPC	0.000539327	-0.576181617	0.361	0.608	1
SLPI	0.000543371	0.257845811	0.992	0.991	1
LCN2	0.000544568	-0.357191031	0.532	0.617	1
MT-CO3	0.000605941	0.270428982	0.919	0.937	1
AZGP1	0.000671756	-0.295874043	0.155	0.212	1
GDF15	0.000794564	-0.370146346	0.445	0.527	1
MT-ND4L	0.00084133	-0.256228965	0.907	0.932	1
SFTPA2	0.000980779	0.421742061	0.461	0.437	1
CXCL1	0.001291241	0.457235526	0.527	0.41	1
EGR1	0.003519683	-0.25105955	0.532	0.721	1
KRT17	0.004437204	0.333129117	0.158	0.077	1
SAA1	0.013953938	-0.385871637	0.215	0.306	1
MUC5B	0.016530894	0.254821012	0.21	0.113	1
MSMB	0.026037563	0.496788164	0.111	0.117	1
SFTPA1	0.032588471	0.287799418	0.337	0.347	1
