## Supplementary material for "Single-cell RNA-sequencing reveals profibrotic roles of distinct epithelial and mesenchymal lineages in pulmonary fibrosis": Smooth_Muscle_Cells_disease_vs_control_.csv

	p_val	avg_logFC	pct.1	pct.2	p_val_adj
IGFBP7	7.50161578335094e-80	0.908849370364455	0.999	0.968	1.97870119517448e-75
C1QA	6.2652980083735e-71	-0.766343269186095	0.279	0.638	1.65259765566868e-66
C1QB	1.44943502911801e-65	-0.704239689289083	0.276	0.638	3.82317477630457e-61
IGFBP4	7.06350837002669e-65	1.49121787492911	0.748	0.181	1.86314160276194e-60
TMEM106C	1.88160125784765e-60	-1.05122577082216	0.243	0.665	4.96309963782474e-56
HLA-DRA	9.13715294355826e-57	-0.802349062727109	0.566	0.798	2.41010683192236e-52
APOC1	1.42208117484375e-49	-0.678755704739408	0.406	0.734	3.75102351488536e-45
IFITM1	3.65445327681466e-49	1.61662004429908	0.589	0.144	9.63935140825403e-45
CST3	5.57017988929009e-49	-0.720582529481145	0.999	0.995	1.46924634939805e-44
MT1M	1.54773438553102e-48	1.6533619096124	0.708	0.314	4.08245898871516e-44
IFITM3	2.75037739649416e-47	0.685229047502156	1	1	7.25467045873265e-43
HLA-DRB1	4.23612158839545e-45	-0.658914008917703	0.552	0.798	1.11736179137107e-40
EGFL6	5.75304639818505e-45	1.09477112599536	0.795	0.452	1.51748104844927e-40
C1QC	1.10047973224809e-44	-0.590184621108859	0.223	0.553	2.90273538975077e-40
CD74	2.9959073572765e-44	-0.97826369180909	0.631	0.851	7.90230483628822e-40
WISP2	2.55941158510995e-42	-1.72759415205078	0.319	0.729	6.75095993804451e-38
MT1A	6.85319360776399e-42	2.16592032382722	0.454	0.08	1.80766687791991e-37
C11orf96	1.48837349544685e-41	1.29108630771882	0.675	0.287	3.92588276894015e-37
ADAMTS4	1.2844478635101e-40	1.61994404670237	0.488	0.133	3.3879881295806e-36
FTL	4.2914534151573e-39	-0.675527195152801	0.998	1	1.13195666731604e-34
MT-CO3	4.80072749035161e-37	0.595637141798445	0.999	0.979	1.26628789013004e-32
RGCC	7.20572643153675e-37	-0.858570076327189	0.453	0.824	1.90065446084645e-32
TYROBP	4.07389630782375e-34	-0.440120938666851	0.46	0.745	1.07457162911467e-29
GPX3	4.49859289482321e-33	-0.87390606724062	0.883	0.952	1.18659384786752e-28
ALOX5AP	4.5713355070221e-33	-0.377292561077613	0.197	0.511	1.20578116668722e-28
CRISPLD2	1.62588041212387e-32	1.00214509894537	0.703	0.436	4.28858476305913e-28
CD52	2.9970674831127e-32	-0.413487553314358	0.251	0.553	7.90536490020636e-28
CCL2	7.11195212778427e-32	2.455956152682	0.332	0.037	1.87591961274566e-27
IFITM2	9.90267661079318e-32	0.628385304750732	0.983	0.968	2.61202900962892e-27
MT2A	2.60185608280095e-30	1.07290414232611	0.989	0.989	6.86291578960407e-26
SUN2	2.51540606556527e-29	-0.589722965565553	0.273	0.553	6.63488657914152e-25
THY1	1.16756503416002e-28	1.06490448213379	0.439	0.069	3.07968629060388e-24
LMNA	1.92406306786029e-28	0.777405668987502	0.915	0.84	5.07510115409509e-24
TIMP3	2.7599404118758e-28	-0.778060226486681	0.878	0.963	7.2798948244048e-24
HLA-DQB1	1.31974883821249e-27	-0.400588956182314	0.376	0.66	3.48110151055308e-23
NNMT	2.44723767066457e-27	1.03198673216413	0.453	0.133	6.45507880391195e-23
IER3	2.77560450597438e-27	1.46715120538773	0.37	0.106	7.32121200540861e-23
PPP1CB	6.7549942110344e-27	-0.660943382110838	0.499	0.745	1.78176482304454e-22
SOCS3	1.77735388335826e-26	1.08882461793735	0.536	0.181	4.68812633813409e-22
MFAP4	2.20078920967005e-26	1.20307865461408	0.569	0.362	5.80502169834668e-22
TSC22D3	3.41041253261329e-25	-0.595707074497796	0.744	0.941	8.99564513727406e-21
IGFBP6	6.11750792164135e-25	-1.06291468712789	0.289	0.426	1.61361506449134e-20
HLA-DPA1	8.63203543094498e-25	-0.425123146608731	0.527	0.766	2.27687198562036e-20
IFI27	6.89216641386914e-24	1.04980753069401	0.434	0.101	1.81794673498626e-19
FCER1G	7.02641194815527e-24	-0.346742637396723	0.395	0.697	1.85335667956492e-19
LYZ	9.95272444263063e-24	-0.369192232701576	0.412	0.718	2.62523012623268e-19
ZFP36	1.81307044741154e-23	0.850169571413112	0.979	0.957	4.78233591913742e-19
RGS16	2.60430014168179e-23	1.17412132407363	0.398	0.09	6.86936248371405e-19
HLA-DQA1	3.49178367189364e-23	-0.339239393265269	0.303	0.601	9.21027779135386e-19
SNHG15	9.78544405516913e-23	0.705660720461392	0.484	0.149	2.58110657843196e-18
PTMA	1.07764815987678e-22	0.442952067030941	1	1	2.84251255130698e-18
SEPW1	3.70141957139613e-22	0.530454709890308	0.927	0.91	9.76323440347157e-18
LAPTM5	7.71599826964136e-22	-0.313371178906744	0.305	0.585	2.0352488635833e-17
DCXR	4.6774575645484e-21	-0.500750139248347	0.284	0.543	1.23377298180093e-16
MIR4435-2HG	9.38263563458476e-21	0.784220408637559	0.415	0.117	2.47485780133442e-16
AIF1	1.08240852726969e-20	-0.327146043492793	0.063	0.266	2.85506897237926e-16
ISG15	1.16219495677931e-20	0.76537892464067	0.453	0.16	3.06552163749678e-16
DIO3OS	1.33235312230968e-20	-0.476193539402868	0.045	0.282	3.51434783071624e-16
GEM	3.37218562689944e-20	0.944020477629336	0.554	0.271	8.89481402807266e-16
C8orf4	5.64010227202198e-20	0.906094074490793	0.457	0.16	1.48768977629124e-15
IFI6	6.61764742395872e-20	0.814207553459576	0.541	0.303	1.74553686101759e-15
EZR	9.52953757461268e-20	-0.568891214631726	0.708	0.867	2.51360612605559e-15
CDKN1A	1.51960193589501e-19	0.9495557220157	0.653	0.527	4.00825402631026e-15
LITAF	1.92406904015119e-19	0.578475265025879	0.747	0.644	5.07511690720679e-15
TIMP1	2.40513034473472e-19	0.724561848538792	0.983	0.973	6.34401231030677e-15
F10	2.51514928517761e-19	-0.432180985323879	0.313	0.463	6.63420926951297e-15
RGN	3.15368349913348e-19	-0.734854932651876	0.258	0.564	8.31847096566438e-15
ZFP36L1	3.35331375242632e-19	0.56924537436327	0.925	0.819	8.84503568477491e-15
HLA-DRB5	4.51674706039846e-19	-0.32219417642774	0.437	0.707	1.1913823721213e-14
BST2	6.65269437114219e-19	0.598818577011121	0.485	0.138	1.75478119427617e-14
B2M	1.0705212553227e-18	0.398626003662082	1	1	2.82371391516469e-14
SLC2A3	1.09944608385593e-18	0.790843335784933	0.589	0.282	2.90000893538678e-14
SOD3	1.61610349726377e-18	0.584422328764914	0.915	0.761	4.26279619473265e-14
CD68	1.72720959770623e-18	-0.318767866588897	0.346	0.622	4.55586075586973e-14
SLIT3	3.30392388883874e-18	0.565509181020682	0.59	0.239	8.71476004158993e-14
GRN	4.08490022595195e-18	-0.431506058817036	0.662	0.872	1.07747413259934e-13
LDHA	7.35930321112541e-18	0.556203027077635	0.867	0.862	1.94116340799855e-13
PTP4A3	9.68082325479525e-18	0.636647022366365	0.556	0.245	2.55351074991734e-13
TXNIP	1.32782334376084e-17	-0.633328327243429	0.775	0.947	3.50239963383796e-13
FGFR4	2.08828705029536e-17	-0.361776257564349	0.061	0.277	5.50827475256408e-13
NDRG2	2.2658781381126e-17	-0.465508295148461	0.46	0.606	5.97670676489961e-13
ALDOA	4.04284475098614e-17	-0.333965103915543	0.98	0.973	1.06638115996762e-12
SFTPC	4.36886917999758e-17	1.10916673534564	0.575	0.766	1.15237662360796e-12
TCEAL4	5.28649263411391e-17	-0.492241096823751	0.505	0.622	1.39441816210023e-12
VAMP8	1.41456578628998e-16	-0.341542922466245	0.453	0.739	3.73120017449707e-12
ACP5	1.46919952216011e-16	-0.286741071621435	0.141	0.394	3.87530757960173e-12
ARHGAP10	2.24663085170645e-16	-0.44002710854897	0.385	0.622	5.9259381975461e-12
FRZB	3.38726661769119e-16	0.584807123144074	0.536	0.229	8.93459315748405e-12
ADI1	3.75531795020266e-16	-0.466806697199765	0.479	0.601	9.90540215724955e-12
LMOD1	7.15798517279231e-16	-0.47009174975901	0.562	0.686	1.88806174902743e-11
FBP1	1.08300125087841e-15	-0.296032978820395	0.216	0.479	2.85663239944197e-11
CPE	1.31706567196175e-15	0.651101918273426	0.569	0.234	3.47402412293351e-11
STEAP4	1.40550313785575e-15	0.911106893602398	0.207	0.016	3.70729562672211e-11
PHLDA1	1.52181493806495e-15	0.707675560875649	0.605	0.367	4.01409126213391e-11
TPM2	1.70701208328232e-15	-0.531262708958561	0.973	0.984	4.50258577207379e-11
BAG3	1.98172858922867e-15	0.54293184522623	0.459	0.17	5.22720549980845e-11
ICAM1	2.44759611020406e-15	0.895201603196701	0.213	0.021	6.45602425988524e-11
ADH1B	2.66510268431399e-15	-1.04003334529683	0.26	0.495	7.02974135041501e-11
CTSS	3.73318776070357e-15	-0.263530235196248	0.352	0.638	9.8470293564078e-11
DNAJA1	4.36904947740915e-15	0.536364188460357	0.589	0.463	1.15242418065621e-10
CTSD	5.18583689608693e-15	-0.375121339406398	0.842	0.915	1.36786819808085e-10
MYC	5.57387993162755e-15	0.720293252391107	0.424	0.144	1.4702223095654e-10
BHLHE40	6.33567281364411e-15	0.50178224942569	0.344	0.059	1.67116041805491e-10
A2M	1.45835331594203e-14	0.541801944160671	0.943	0.92	3.84669854146029e-10
CSRNP1	1.58354602703311e-14	0.498737301021536	0.425	0.149	4.17691935550523e-10
HIF1A	1.69936724002309e-14	0.54071481965809	0.576	0.293	4.48242096900892e-10
UGCG	2.16662056661602e-14	0.474824789919522	0.328	0.043	5.71489506856306e-10
HES4	2.17682362757091e-14	0.548511346410834	0.652	0.426	5.74180768244378e-10
MAOA	2.38768595924805e-14	-0.395082550284816	0.194	0.362	6.29799925470859e-10
CREM	2.68238907578691e-14	0.530098482065148	0.347	0.096	7.07533766520312e-10
RPS26	3.42242688096219e-14	0.343646222632044	0.996	0.984	9.02733538391396e-10
ATP1B3	3.82672619019531e-14	0.592318107115772	0.449	0.202	1.00937556718782e-09
HOPX	6.29686371140554e-14	0.519312115778651	0.294	0.069	1.66092374115744e-09
CFH	8.61226556128646e-14	0.70832944680244	0.464	0.25	2.27165728710053e-09
IRF1	1.04000701322011e-13	0.629734497522972	0.289	0.069	2.74322649877068e-09
CALCOCO2	1.15509675784631e-13	-0.38898734503016	0.424	0.564	3.04679871817122e-09
TPPP3	1.20524814210617e-13	0.491484611718301	0.473	0.191	3.17908302443345e-09
JUNB	1.3308926146457e-13	0.59977632992253	0.97	0.952	3.51049544965096e-09
CPM	1.54290336127656e-13	-0.544359181546173	0.274	0.543	4.06971619603919e-09
GUK1	1.99517954474298e-13	0.363631402415436	0.857	0.782	5.26268508516855e-09
NR4A3	2.16261910663495e-13	0.451324674977933	0.314	0.037	5.70434041757101e-09
TMSB4X	2.89608343645671e-13	0.349031885395326	1	1	7.63899928034186e-09
TNFAIP3	3.08305344996471e-13	0.714759881243542	0.256	0.08	8.13217008497191e-09
NGFRAP1	3.13269306598642e-13	0.41128101112347	0.661	0.378	8.26310450015238e-09
MCL1	3.92000652174342e-13	0.458724972581637	0.713	0.67	1.03398012024026e-08
SCGB3A2	5.48176132302357e-13	0.500419387204521	0.26	0.037	1.44592418417393e-08
MAFF	5.73369583937549e-13	0.518568184979498	0.396	0.16	1.51237695155207e-08
VMP1	6.86751161186234e-13	0.516625278912778	0.471	0.202	1.81144353786093e-08
CHPT1	7.83502002740368e-13	-0.329786309052969	0.187	0.34	2.06664323262827e-08
SLC44A2	9.49879873297438e-13	-0.37814083827759	0.293	0.479	2.50549814179665e-08
PPP1R14A	1.03106609609301e-12	-0.440974632197673	0.895	0.941	2.71964304166454e-08
CD44	1.04930687876344e-12	0.486567255973585	0.499	0.426	2.76775675411433e-08
ACTG1	1.22701081682479e-12	-0.340980032117665	0.993	1	3.23648643153874e-08
GSTM1	1.2333676694398e-12	-0.477661399312654	0.246	0.271	3.25325390168137e-08
CXCL2	1.42348088220393e-12	1.32685789960894	0.165	0.069	3.75471552298932e-08
FXYD1	1.61342978403536e-12	-0.376452209333854	0.665	0.734	4.25574374135006e-08
CDH13	1.82429547279797e-12	-0.348574850694404	0.177	0.362	4.8119441685992e-08
SRGN	1.97037624922858e-12	0.474894196527753	0.758	0.75	5.19726143259023e-08
NEXN	2.26511951624931e-12	-0.440288699592674	0.512	0.686	5.9747057480108e-08
FILIP1L	3.18328753597687e-12	0.519708652694824	0.622	0.362	8.39655753364618e-08
IFI16	3.46223869486531e-12	0.423334710740897	0.419	0.149	9.13234700544622e-08
PRELP	3.67920576005789e-12	-0.456874309435451	0.48	0.596	9.70464103330468e-08
TINAGL1	3.81735792733979e-12	0.419124924327815	0.802	0.644	1.00690450049442e-07
TGFBI	4.17783835526879e-12	0.455181562141652	0.278	0.021	1.10198842296925e-07
HSP90AA1	5.86925633918028e-12	0.426574692533067	0.982	0.989	1.54813374458558e-07
SORT1	6.00155641378992e-12	-0.413125300095399	0.252	0.484	1.58303053526537e-07
ALDH2	6.61456189472698e-12	-0.309343393799273	0.508	0.798	1.74472299097214e-07
SOD2	6.64829703649813e-12	0.700358095837115	0.498	0.473	1.75362130931711e-07
FOSB	7.42518179655493e-12	0.678437140767058	0.497	0.213	1.95854020247729e-07
ARID5B	8.15849295659068e-12	0.518438771438347	0.619	0.447	2.15196568715992e-07
MT1E	8.96950027984342e-12	0.638405595863163	0.76	0.537	2.3658850888143e-07
SPARCL1	9.32609148153221e-12	-0.461283198582419	0.952	0.968	2.45994315008375e-07
BCL3	1.02985626626557e-11	0.627592279990834	0.349	0.016	2.71645187352868e-07
ADAMTS9	1.0394393994192e-11	0.460279055969012	0.359	0.112	2.74172930384803e-07
SRSF3	1.15338258349518e-11	0.403266557262417	0.614	0.367	3.04227724048522e-07
CRIP1	1.16653291413859e-11	0.523281010952359	0.935	0.968	3.07696386762335e-07
TMEM176B	1.17742791261611e-11	0.445476683368079	0.235	0.043	3.10570160510751e-07
SMOC2	1.29281685978544e-11	0.382559976316588	0.383	0.096	3.41006303105605e-07
CALM2	1.33359805190014e-11	0.307175565294672	0.992	0.984	3.51763158149699e-07
MAT2A	1.360121805177e-11	0.542466898852739	0.551	0.378	3.58759328551538e-07
NAMPT	1.38106451289809e-11	0.581983976434239	0.526	0.324	3.64283386567129e-07
RGS5	1.40067143311742e-11	1.11306233753577	0.438	0.388	3.69455103913383e-07
TMEM176A	1.80263216758127e-11	0.460575192470648	0.221	0.043	4.75480286842911e-07
TSPYL2	1.82015557612666e-11	-0.39735149778839	0.274	0.436	4.80102436314928e-07
VIM	2.13372507821278e-11	0.293127782631108	0.999	1	5.62812663880186e-07
ANGPT2	2.29843627756443e-11	0.360993100918022	0.329	0.069	6.06258536933169e-07
HLA-DPB1	2.66905681322581e-11	-0.279551666615737	0.568	0.803	7.04017115624572e-07
RPL10A	2.81891030645261e-11	0.284503674928544	0.992	0.984	7.43543971533004e-07
SYNGR2	3.37682759586491e-11	-0.32029826507917	0.47	0.702	8.90705814961286e-07
CAV1	3.50494853867259e-11	0.406448086505478	0.908	0.697	9.2450027604567e-07
MIF	3.71658892169606e-11	0.313209292437853	0.974	0.947	9.80324659875769e-07
COL1A2	5.16764636496072e-11	0.554260649306681	0.752	0.5	1.36307008168569e-06
TSPAN8	5.51248686213945e-11	-0.44238386679057	0.2	0.431	1.45402865962652e-06
PCOLCE	6.34805873147805e-11	0.433454700938449	0.506	0.25	1.67442745160197e-06
PLSCR1	8.88108331084804e-11	0.398814522844467	0.325	0.085	2.34256334490239e-06
FKBP11	9.01826697340936e-11	-0.322006961723131	0.109	0.229	2.37874827957619e-06
SERTAD1	9.15128419485514e-11	0.423124495782914	0.427	0.191	2.41383423207694e-06
FKBP5	9.28235237314156e-11	-0.454975003876937	0.388	0.596	2.44840608546355e-06
NR4A1	1.12547321249851e-10	0.696634849032356	0.718	0.532	2.96866069260733e-06
DDX21	1.41330240256582e-10	0.435594428866348	0.362	0.144	3.72786774724787e-06
CXCL12	1.6255979621253e-10	0.488265786432235	0.318	0.101	4.2878397446979e-06
RPL41	1.6275485364589e-10	0.350244591675557	0.988	0.973	4.29298477461765e-06
DYNLL1	1.74246714889253e-10	0.304580693774928	0.936	0.931	4.59610559863381e-06
MAP3K7CL	1.91539906399609e-10	0.405100645444817	0.323	0.101	5.05224811110248e-06
ADARB2	1.91900719480429e-10	-0.268187449148697	0.024	0.149	5.06176527773529e-06
LHFP	2.02978992713619e-10	0.417463647140405	0.765	0.67	5.35397689080712e-06
LBH	2.08855776436654e-10	0.432758844986047	0.624	0.351	5.50898881506963e-06
INMT	2.23464239929873e-10	-0.335477706454704	0.173	0.293	5.89431625663027e-06
CCL21	2.32639753319232e-10	0.725473918041313	0.156	0.011	6.13633877330138e-06
ZBTB16	3.30325159495176e-10	-0.356889684640161	0.338	0.484	8.71298673200426e-06
TMSB10	3.35722618304895e-10	0.371354519187722	0.988	0.989	8.85535550302821e-06
COL6A3	3.3965403708973e-10	0.451176415860556	0.279	0.096	8.9590545363158e-06
RPL3	3.9514931044219e-10	0.261276443996009	0.998	0.995	1.04228533615336e-05
NFKBIA	3.96851801867083e-10	0.52596786655967	0.857	0.867	1.0467759977848e-05
LAMP1	4.71983566066988e-10	-0.328494340480965	0.64	0.766	1.2449510522149e-05
COL18A1	4.76603295014085e-10	0.402512102896862	0.712	0.473	1.25713651125865e-05
COL14A1	5.00518760360457e-10	0.417471063089888	0.537	0.25	1.32021833420278e-05
WFDC1	5.18282206732861e-10	0.433247164723739	0.541	0.335	1.36707297669927e-05
TCEB1	5.76815428470287e-10	0.45677335209384	0.521	0.351	1.52146605567608e-05
UBE2E2	6.10151239972605e-10	0.323800782576776	0.429	0.165	1.60939592567574e-05
SSTR2	6.93994480575909e-10	0.407405082803067	0.192	0.021	1.83054924141507e-05
RPS6	7.36816234895182e-10	0.274735961245485	0.995	0.989	1.94350018278302e-05
THBS1	9.3071649902821e-10	0.682054191286947	0.647	0.495	2.45495090948671e-05
SCGB3A1	1.07659228158932e-09	0.551262344767362	0.542	0.585	2.83972746114814e-05
JUP	1.09309089492038e-09	-0.312015080815496	0.144	0.287	2.88324585353149e-05
MIDN	1.18620182352382e-09	0.306261717675617	0.274	0.064	3.12884454990877e-05
GRAMD3	1.19212800119611e-09	-0.339576050230464	0.226	0.394	3.14447602875499e-05
SCGB1A1	1.25373937601567e-09	0.647858820293822	0.453	0.293	3.30698835211653e-05
ZNF331	1.38710273822928e-09	0.53853348677331	0.308	0.138	3.65876089262736e-05
TALDO1	1.38879494991931e-09	-0.296060611314367	0.404	0.622	3.66322443940216e-05
CES1	1.60288792420936e-09	-0.449793812015154	0.116	0.287	4.22793747768703e-05
HSPE1	1.69403485749685e-09	0.354037971008877	0.77	0.766	4.46835574361945e-05
PIM1	1.84360180579758e-09	0.349370189848597	0.206	0.032	4.86286848315228e-05
UBB	1.92503668334737e-09	0.288515721937492	0.973	0.936	5.07766925966535e-05
PNRC1	1.971975453222e-09	0.362561466546845	0.954	0.926	5.20147965296367e-05
EIF4A3	1.99732688030325e-09	0.387332875783627	0.442	0.245	5.26834911217588e-05
KIAA0040	2.18709887587019e-09	0.369792918870379	0.4	0.191	5.76891070488281e-05
SERPINH1	2.19257294647092e-09	0.396584560439233	0.56	0.33	5.78334966090634e-05
KDM6B	2.26175775605473e-09	0.319354936874558	0.249	0.053	5.96583843314557e-05
RPS18	2.90042810378404e-09	0.263420683758867	0.995	0.984	7.65045920935117e-05
UAP1	3.14939033115978e-09	0.336493569583279	0.265	0.08	8.30714687650015e-05
OSMR	3.1772119945143e-09	0.300677791461421	0.279	0.074	8.38053207793038e-05
IGFBP2	3.2281598306603e-09	0.612297993356079	0.585	0.388	8.51491718533266e-05
ARHGAP15	3.5443224805786e-09	0.294750280350188	0.246	0.043	9.34885940702217e-05
DUSP14	3.8669072510114e-09	0.296518722749026	0.3	0.08	0.000101997412559928
APOLD1	3.95891447433258e-09	0.472489617462102	0.387	0.229	0.00010442428708947
TGFBR3	3.97069261736954e-09	-0.302827184972398	0.153	0.314	0.000104734959168356
EIF4A1	4.12397883188398e-09	0.396407706259921	0.421	0.213	0.000108778189648604
PROS1	4.80854292936589e-09	0.289138371200132	0.231	0.043	0.000126834936847884
CHSY1	5.11368740019142e-09	0.270690957262828	0.251	0.032	0.000134883732554849
S100A9	5.16718564080941e-09	-0.289711031923075	0.079	0.245	0.00013629485564763
INAFM1	7.21941877626828e-09	0.294655323318174	0.37	0.133	0.000190426609061629
C1S	7.6729835242762e-09	0.477984073218351	0.618	0.468	0.000202390286419833
CNN3	8.05179391460057e-09	0.325060595928301	0.8	0.676	0.000212382168085419
PI15	8.6656793398258e-09	0.381252550229408	0.201	0.032	0.000228574623946585
CTNNB1	1.01360736381967e-08	0.320993805848115	0.45	0.202	0.000267359214354714
RGS2	1.06092960122151e-08	0.395760576718986	0.267	0.074	0.000279841400914198
NOTCH3	1.09574511829346e-08	0.354802225041939	0.693	0.495	0.000289024689852265
HCFC1R1	1.10998476845053e-08	0.351687402427693	0.571	0.324	0.000292780682374197
TNS2	1.12205656806268e-08	-0.287304522459606	0.334	0.479	0.000295964860957892
SCN7A	1.24768887142973e-08	-0.283927450466954	0.096	0.261	0.00032910289361702
GADD45B	1.26650131060069e-08	0.566522912201404	0.825	0.803	0.000334065050697144
NR4A2	1.46832282368454e-08	0.423684101563377	0.391	0.17	0.000387299511203272
LGALS3BP	1.47234174613676e-08	0.39240218307892	0.61	0.42	0.000388359582378494
RBKS	1.50872467718734e-08	0.428743282173494	0.147	0.016	0.000397956308101704
NFE2L2	1.81160539223669e-08	0.327804715785995	0.446	0.234	0.000477847154310272
BTG3	2.58063758893253e-08	0.317945837953377	0.396	0.197	0.000680694776832733
FHL2	2.76320108003192e-08	0.339939955720698	0.383	0.197	0.000728849548880021
MT1X	3.29236900213263e-08	0.691294089339116	0.612	0.431	0.000868428171692525
C2orf40	3.36553221697521e-08	0.48464707145286	0.555	0.367	0.000887726432871551
MRPS6	3.53466947033169e-08	-0.34384972856416	0.327	0.473	0.000932339766189389
NAPA	3.67230820205401e-08	-0.299952669055184	0.486	0.574	0.000968644734455787
SRPX	4.16271246159209e-08	0.256171645938374	0.212	0.037	0.00109799866599415
PPP1R18	4.43793525904585e-08	0.272227093934165	0.299	0.101	0.00117059418327852
C7	4.6870242970814e-08	0.362934263538569	0.182	0.032	0.00123629639884116
YBX3	4.72582979858355e-08	0.380470729969964	0.595	0.431	0.00124653212597238
PTP4A1	4.84305746864745e-08	0.309823198328994	0.342	0.165	0.00127745326850514
MATN3	5.02377622038021e-08	-0.33575251833154	0.143	0.293	0.00132512145364969
PLAU	5.23017349726567e-08	0.391023293242645	0.14	0.016	0.00137956286337377
MORF4L2	5.48534045196016e-08	-0.279983633594684	0.444	0.574	0.00144686825101353
CSNK1D	5.51646006275856e-08	0.252440042840663	0.293	0.09	0.00145507667075383
NDN	5.95896551360512e-08	0.272164073168802	0.401	0.176	0.00157179633352362
TMEM43	6.38940002832716e-08	-0.257453893505588	0.264	0.41	0.00168533204547185
HLA-B	6.51117625998765e-08	0.340733360139385	0.977	0.899	0.00171745296209694
LPP	7.27015450274728e-08	-0.33202050760223	0.745	0.761	0.00191764865318965
WLS	7.70358741619503e-08	-0.354286050956684	0.304	0.436	0.00203197525276976
BRD2	8.53380786118674e-08	0.33296590256484	0.39	0.202	0.00225096249954523
MT-CO1	8.54087008420184e-08	0.251745461756967	0.999	0.989	0.00225282530210992
HSPB6	9.31174266314305e-08	0.452631463473311	0.571	0.298	0.00245615836225724
RAPGEF5	1.13281690633624e-07	-0.284275821834351	0.172	0.33	0.00298803115384311
HSP90AB1	1.27484614307483e-07	0.287839276053589	0.976	0.995	0.00336266167158847
CCND1	1.34926268725517e-07	0.268127218499242	0.24	0.074	0.00355895019017297
DSE	1.35921205156653e-07	-0.267355021417783	0.175	0.298	0.00358519362841704
TOP1	1.42769038860026e-07	0.296443453365242	0.397	0.186	0.00376581893801091
PRDX2	1.53374811404317e-07	0.273104576320729	0.621	0.383	0.00404556740041168
CAST	1.68243042019074e-07	-0.259826943785335	0.573	0.745	0.0044377467193371
C20orf27	1.68266839190979e-07	0.262440801913474	0.191	0.043	0.00443837441734046
RARRES2	1.81455959252164e-07	0.309647223717429	0.672	0.441	0.00478626383719434
FOSL2	1.8477450395029e-07	0.294998525396906	0.388	0.202	0.00487379709069679
KLF6	1.89284617287062e-07	0.332035535155149	0.889	0.936	0.00499276035018083
JUND	2.0077886873465e-07	0.316210183730489	0.457	0.229	0.00529594422061385
TM4SF1	2.06554530250623e-07	0.561186508251092	0.611	0.516	0.00544828884442069
MRPL32	2.14960222578655e-07	0.255984125427769	0.356	0.17	0.00567000579095719
EMP1	2.229151558913e-07	0.49339182036382	0.364	0.266	0.00587983306694481
RELB	2.25581263153872e-07	0.254742380051753	0.193	0.021	0.00595015697820969
CRIP2	2.27405692738053e-07	0.288651905772076	0.876	0.761	0.00599827995735164
RND3	2.54563564696757e-07	0.332943823516752	0.371	0.207	0.00671462314600637
ID4	3.04399579615602e-07	0.493646697514414	0.541	0.41	0.00802914771152074
EFHD1	3.04586701110605e-07	-0.295477785993926	0.496	0.58	0.00803408341519442
TBX3	3.38285988601271e-07	-0.268166952935371	0.269	0.399	0.00892296952133573
LINC00152	3.56059357097744e-07	0.366108808668871	0.336	0.16	0.0093917776621672
GPR4	3.701665030519e-07	0.287278250466654	0.173	0.016	0.00976388185099998
C1R	3.76344966710945e-07	0.323929923146465	0.408	0.213	0.00992685118693459
SDC2	3.99646689101448e-07	0.289352756451247	0.628	0.431	0.0105414807184289
SELM	4.00046341360098e-07	0.309928979256792	0.911	0.787	0.0105520223460553
PTN	4.21981984428678e-07	0.438968019562774	0.362	0.197	0.0111306188032752
TMEM204	4.82904777174745e-07	-0.335126931823806	0.243	0.447	0.0127375793075382
IL32	5.30341817207086e-07	0.282031811390643	0.164	0.021	0.0139888261124713
GRP	5.40649767153703e-07	0.287890432916137	0.157	0.016	0.0142607189082132
KLF10	5.61075513460051e-07	0.308248756759265	0.354	0.17	0.0147994888185358
FAM162B	5.71448595385856e-07	0.452667847764195	0.486	0.383	0.0150730996004927
MGLL	6.01232803494548e-07	0.289032318339044	0.453	0.255	0.0158587176577757
KLF9	6.34807470317331e-07	0.308054838021932	0.528	0.372	0.0167443166445602
OAT	6.49332368100165e-07	0.262916903332067	0.492	0.287	0.0171274398733781
PFKFB3	7.41735613811668e-07	0.26471332077988	0.14	0.032	0.0195647602855104
PPIC	8.0477849766359e-07	0.275477539760518	0.425	0.25	0.0212276424328725
STAT3	8.12111076650043e-07	0.296131457106667	0.538	0.335	0.0214210538687982
SFTPA1	8.19170193987345e-07	0.422708354261506	0.229	0.106	0.0216072522068042
SPON2	8.54563631045136e-07	-0.655216342931906	0.248	0.346	0.0225408248960776
ADIRF	8.67233374010364e-07	0.447845770995461	0.875	0.665	0.0228750147062714
EFEMP2	9.17574510265294e-07	0.26133689296052	0.435	0.25	0.0242028628572677
TNFRSF1A	9.25032743743402e-07	0.284149064698707	0.503	0.319	0.0243995886817197
PHPT1	9.32300624018784e-07	0.288319115366267	0.547	0.324	0.0245912935597435
PTPN1	9.35907909105523e-07	0.28222085048993	0.285	0.128	0.0246864429184764
CCND3	9.52268871167235e-07	-0.251743684481903	0.189	0.309	0.0251179960147782
MYLK	9.59701657211351e-07	0.357854961431009	0.727	0.58	0.0253140506122638
THBD	9.90291184118356e-07	0.320388796573019	0.128	0.027	0.0261209105634899
SPTSSA	9.96265509688151e-07	0.256751136448718	0.499	0.261	0.0262784953490444
PALLD	1.05771744586669e-06	-0.379858147510542	0.459	0.479	0.0278994130696256
GUCY1A2	1.18453662084428e-06	0.2536832746211	0.256	0.09	0.0312445224480096
PFDN2	1.24279800143237e-06	0.272133825490729	0.486	0.309	0.0327812828837815
KLF4	1.37363373462939e-06	0.415034199688138	0.279	0.122	0.0362323370183195
SERPINE1	1.38593832796919e-06	0.830696749938965	0.212	0.176	0.0365568952768432
MARCKSL1	1.42435874477255e-06	0.258255113993179	0.231	0.053	0.0375703106108655
ETS2	1.5770672926402e-06	0.319846924449264	0.452	0.271	0.0415983039779705
EPHX1	1.5986518872071e-06	0.297324691238633	0.489	0.271	0.0421676408288616
GLA	1.67542991376766e-06	0.262999422136087	0.188	0.059	0.0441928148354496
ANGPTL4	1.68067461758918e-06	0.391023293242645	0.311	0.133	0.0443311543881499
ATP1A1	1.70901924819434e-06	0.281443749039089	0.323	0.154	0.0450788007096222
SFTPA2	1.73339991421143e-06	0.302884080276959	0.177	0.069	0.0457218895371548
C1QTNF1	2.40609806109858e-06	0.308217426252321	0.512	0.372	0.0634656485575972
PLTP	2.55580259990893e-06	0.261802399059605	0.362	0.17	0.0674144051777978
RPL22L1	2.66943668084692e-06	0.258090522019886	0.319	0.149	0.0704117313306991
TUBA1C	2.79273134180931e-06	0.31806756043733	0.307	0.17	0.0736638746029042
PNPLA2	2.86931524555366e-06	-0.25561243967448	0.426	0.495	0.0756839282319688
SEPP1	3.2890430925333e-06	0.263103466629389	0.347	0.191	0.0867550896517508
CNN2	3.32268634736702e-06	-0.262672182405033	0.374	0.521	0.0876424977844998
HSPA8	3.63786990894446e-06	0.273490411573864	0.907	0.936	0.0959560945882281
WASF2	3.70637868611738e-06	-0.251346665027576	0.458	0.59	0.0977631506037181
VCL	3.87369052824742e-06	-0.274730053751096	0.551	0.617	0.102176335063582
CYCS	3.95342835822157e-06	0.351923006854698	0.58	0.42	0.10427957980481
ARID5A	4.58213464431818e-06	0.260652979370015	0.333	0.165	0.120862965513181
PPP1R15A	4.9014902592753e-06	0.384785421480945	0.711	0.707	0.129286608568905
PIK3R1	5.55613600994722e-06	-0.27121306857203	0.252	0.372	0.146554199534378
GLUL	6.11346662989838e-06	-0.271992984661307	0.756	0.926	0.161254909296829
XIST	6.17482842492739e-06	-0.330518727971432	0.064	0.191	0.16287344936431
SFPQ	6.19374216812619e-06	0.284380608712399	0.502	0.335	0.163372337168665
ATP6AP1	6.66251811967714e-06	-0.265864191221737	0.341	0.394	0.175737240442724
FST	7.06319052043075e-06	-0.331130922510424	0.124	0.33	0.186305776357402
PLAC9	7.11193898701735e-06	0.28999563657625	0.832	0.585	0.187591614660557
MMP19	7.2359649610481e-06	0.280866881414208	0.148	0.053	0.190863047777566
FN1	7.91171150855595e-06	-0.450710263804966	0.604	0.548	0.20868721446118
MAP3K8	8.07665750350373e-06	0.266093347256035	0.342	0.176	0.213037994969918
AKAP12	8.11572908574927e-06	0.343246853068362	0.518	0.346	0.214068586094809
PLOD1	1.02530282852199e-05	-0.254740071867683	0.283	0.367	0.270444127079245
CSRP2	1.07180675701684e-05	0.307604029293413	0.692	0.574	0.282710468298332
KLF2	1.08056177789658e-05	0.495792913145188	0.429	0.229	0.28501978015578
H2AFJ	1.41864861921169e-05	-0.253492123025765	0.709	0.755	0.374196946289466
NUDT4	1.46488144838335e-05	0.289912395276128	0.508	0.298	0.386391779640075
TNC	1.47086064234654e-05	0.424475790863367	0.184	0.053	0.387968911631746
CLU	1.66266302606926e-05	0.782741721255992	0.307	0.207	0.43856062638629
SERPINF1	1.83321302142903e-05	0.264409563297516	0.133	0.021	0.483546598662335
C10orf10	1.84583084662251e-05	0.556144793873045	0.357	0.255	0.486874802413621
CEBPB	1.87639798149833e-05	0.3211505709018	0.615	0.59	0.494937495579814
AOC3	1.90486554524199e-05	-0.267668232004957	0.628	0.75	0.502446384868479
JUN	3.83675931228897e-05	0.364223051923879	0.919	0.92	1
PDK4	3.84703966123627e-05	-0.470814048506076	0.661	0.819	1
FOSL1	4.52839964186649e-05	0.299640087645869	0.141	0.005	1
SLC7A5	4.54672795735272e-05	0.290429092218852	0.159	0.005	1
ITM2C	5.28475683413242e-05	0.251879344540956	0.648	0.495	1
CEBPD	5.68093203501656e-05	0.356923542660919	0.827	0.878	1
ATF3	5.79417527437363e-05	0.422287331052415	0.556	0.33	1
CNN1	6.09110488805809e-05	0.393633652719235	0.547	0.463	1
HSPD1	6.5815408779464e-05	0.265972811684366	0.584	0.511	1
ITGA5	6.84804305196953e-05	-0.281549786525113	0.134	0.223	1
TNNT2	8.17216832542332e-05	-0.326502749807051	0.124	0.255	1
TNFRSF12A	9.12063873756844e-05	0.320386722987697	0.327	0.149	1
SYNPO2	0.000116636087557485	0.275210610221307	0.383	0.234	1
STOM	0.000124066533334275	0.255625817050978	0.784	0.691	1
MDK	0.000157904885911288	0.259257330387633	0.289	0.144	1
MTHFD2	0.00015954936774784	0.286280127964832	0.497	0.335	1
NDUFA4L2	0.000164078630860629	0.360834801573632	0.664	0.601	1
S100A8	0.000173625445211866	-0.280553765690726	0.041	0.133	1
CD248	0.000177596439351456	0.316862176242632	0.381	0.234	1
LAMC3	0.000177702275344583	-0.373059167245051	0.193	0.324	1
DKK3	0.000180915357787182	0.290264571180353	0.546	0.457	1
AEBP1	0.000187072083238514	0.263198350191516	0.654	0.42	1
ASPN	0.00020818285408077	0.280112013591236	0.169	0.08	1
P2RY14	0.000249818499819329	-0.252816467274646	0.181	0.303	1
IER2	0.000511536530109799	-0.268057127122787	0.702	0.793	1
CTGF	0.000703496978790648	-0.541721063059152	0.404	0.537	1
EGR1	0.000749905233293541	0.374736047493927	0.61	0.399	1
LUM	0.00128076408271118	0.30023369417202	0.194	0.106	1
NFKBIZ	0.00167823642174264	0.256741679244929	0.37	0.207	1
MEST	0.00177319585478067	0.290045071779068	0.273	0.234	1
FAM105A	0.00230702529035508	-0.250459199455082	0.118	0.261	1
PAG1	0.00299339576240259	-0.269830963508078	0.294	0.415	1
DNAJB1	0.00304185894301866	0.308605912725243	0.493	0.5	1
CYR61	0.00482693721300774	0.409846123957815	0.507	0.388	1
CH25H	0.0087549457094282	0.339053732089692	0.141	0.037	1
TGM2	0.00894960309308152	-0.264456546115401	0.432	0.479	1
ELN	0.0166964071011278	-0.254249941304915	0.275	0.399	1
IL6	0.984786651313122	1.549994185127	0.228	0	1
MEDAG	0.986448645455378	0.300043169275355	0.101	0	1
