## Supplementary material for "Single-cell RNA-sequencing reveals profibrotic roles of distinct epithelial and mesenchymal lineages in pulmonary fibrosis": T_Cells_disease_vs_control_.csv

	p_val	avg_logFC	pct.1	pct.2	p_val_adj
ZFP36	0	0.880783132643216	0.978	0.941	0
VIM	0	0.730793858416212	0.995	0.983	0
JUNB	1.31008244636764e-289	0.863477149586576	0.975	0.91	3.45560446878394e-285
CRIP1	5.93542875963082e-257	0.667448548747318	0.975	0.947	1.56558804392782e-252
HSPA1A	5.53978956176415e-248	1.25951528183794	0.734	0.598	1.46123029270653e-243
FTH1	1.26750054248234e-235	0.584831488546944	1	1	3.34328618090568e-231
PTPRCAP	2.87278503167728e-229	0.604347177710383	0.869	0.604	7.57754507805516e-225
HBB	9.09678571666008e-222	-2.53362199185013	0.202	0.179	2.39945916848343e-217
PCBP2	3.05907085653482e-218	-0.44887439388639	0.878	0.973	8.06891119828189e-214
FOS	5.760445064386e-218	0.925899484686459	0.964	0.847	1.51943259463309e-213
KLF6	1.67117511353801e-197	0.653733095499549	0.97	0.859	4.4080585969792e-193
HLA-B	1.2768560050689e-187	0.328146274601345	1	1	3.36796308457023e-183
NFKBIA	5.70512763278887e-181	0.680062704155042	0.924	0.798	1.50484151570072e-176
ALOX5AP	1.95523079221975e-177	0.618395746050934	0.772	0.577	5.15731226063803e-173
RGS1	4.45230468060628e-172	0.867165184134627	0.581	0.328	1.17438440560352e-167
S100A11	3.83619928201818e-166	0.442475220256244	0.972	0.931	1.01187428461794e-161
LGALS1	1.79030157481987e-156	0.575685617513093	0.849	0.76	4.72227846390238e-152
RPS4X	3.04768416659281e-150	-0.396604128230259	0.999	1	8.03887652622185e-146
DUSP1	1.58908542057683e-147	0.618497844479663	0.978	0.904	4.19153061385551e-143
BATF	4.33849684086817e-145	0.585088216855311	0.537	0.271	1.1443653117158e-140
TAGLN2	5.1005136931278e-144	0.408433265637056	0.962	0.933	1.34536249683632e-139
LMNA	9.01806335884121e-144	0.558648590337024	0.498	0.35	2.37869457216154e-139
RPL17	1.23501320860581e-143	0.478615367720634	0.974	0.983	3.25759434033953e-139
DNAJB1	2.79905006709993e-142	0.802714506403773	0.753	0.523	7.38305436198949e-138
LYAR	4.77905117216506e-141	-0.4816115291184	0.205	0.467	1.26057032768198e-136
S100A10	1.3807984656322e-138	0.388720382933148	0.988	0.981	3.64213211279806e-134
TMSB4X	9.65040419779342e-138	0.345512436528245	1	1	2.54548711525197e-133
UBC	1.2866784657655e-137	0.408484725205837	0.997	0.992	3.39387178914965e-133
RGCC	4.71158372560203e-135	0.595874037910313	0.669	0.498	1.24277443930205e-130
SRGN	2.51280256054188e-134	0.369534118089053	0.996	0.984	6.62801931394131e-130
HLA-DRB1	9.01492809002735e-133	0.46525753329442	0.91	0.899	2.37786758230651e-128
HSPA1B	4.79128386985913e-129	1.07577822880783	0.596	0.246	1.26379694635274e-124
HSP90AA1	3.52546552511121e-128	0.495707046766278	0.986	0.972	9.29912041558583e-124
RPS26	1.97900157624681e-125	-0.516220036419136	0.988	1	5.22001245766621e-121
PHLDA1	1.06027224967634e-124	0.606389432821139	0.429	0.137	2.79668011297129e-120
RPS5	1.81296770181273e-124	-0.341093140867971	0.996	1	4.78206490707143e-120
TNFAIP3	3.03679410909311e-124	0.685458174859016	0.779	0.529	8.01015182155489e-120
MTRNR2L12	3.17251339555976e-122	-0.409951333865847	0.037	0.18	8.36813858346798e-118
SCGB3A1	6.24649060791035e-121	0.624668756482093	0.597	0.439	1.64763682764851e-116
ZFP36L1	8.12457608260933e-115	0.489052306821546	0.781	0.658	2.14301943330986e-110
PPDPF	5.23051619333872e-112	0.324340352110598	0.981	0.965	1.37965325631695e-107
DUSP4	1.01530826237357e-108	0.486004295977621	0.309	0.084	2.67807860366276e-104
CTD-3252C9.4	3.4193530998906e-108	0.393530315081781	0.226	0.032	9.01922767158144e-104
S100A6	1.00846663049287e-107	0.353303631627856	0.994	0.994	2.66003243125104e-103
MCL1	1.66176242373268e-107	0.411689052743169	0.779	0.643	4.3832307450797e-103
HIST1H1D	3.76385932249526e-107	-0.398267952777652	0.15	0.368	9.92793173494576e-103
CDKN1A	7.54985047471564e-107	0.432783914988215	0.284	0.064	1.99142405971575e-102
RPLP0	5.37678372982243e-105	-0.31339046438074	1	1	1.41823424441526e-100
RPS4Y1	2.46224790919519e-104	0.549061855982724	0.624	0.293	6.49467131008414e-100
BIRC3	2.00130692616053e-99	0.503263602405962	0.411	0.156	5.27884727913362e-95
CD69	2.95963926288515e-97	0.560114863071019	0.869	0.767	7.80664048371216e-93
CD82	3.27253183429996e-96	0.37227621622066	0.365	0.129	8.63195721933302e-92
CD74	7.34785382206855e-96	0.430289862574512	0.989	0.981	1.93814340264702e-91
ITM2A	5.08873285611663e-95	0.422850478438445	0.524	0.272	1.34225506545788e-90
RPS15A	4.01070908404215e-92	-0.326554829646595	0.999	0.999	1.0579047350978e-87
RPL9	4.19820088304928e-89	-0.285162155966478	0.996	1	1.10735944692191e-84
CTLA4	2.68212694637729e-88	0.438050514588514	0.258	0.093	7.07464624645937e-84
NR4A2	6.51449362062887e-87	0.636708210254851	0.509	0.268	1.71832798231328e-82
S100A4	6.37172305163419e-79	0.34750039130839	0.991	0.997	1.68066938932955e-74
RPS19	1.51957205699709e-78	-0.282614587848519	1	1	4.00817521474122e-74
TNF	1.48822805199906e-77	0.691795510302067	0.414	0.195	3.92549913275793e-73
TNFRSF18	2.28720244224032e-75	0.456332833173014	0.211	0.064	6.0329538818973e-71
PCBP1	3.59278194654954e-75	-0.275976440812992	0.778	0.918	9.47668094041373e-71
HSP90AB1	1.41205694279775e-73	0.326884837541588	0.961	0.932	3.72458259801762e-69
BTG2	1.48966258899512e-73	0.522408499289398	0.626	0.368	3.92928301099243e-69
TNFRSF4	2.39880201566298e-73	0.575957591574363	0.176	0.048	6.32732007671423e-69
CORO1B	3.87573705255922e-73	0.397476591649993	0.497	0.294	1.02230316235354e-68
FOSB	4.96342408258091e-73	0.502515769677292	0.501	0.211	1.30920237026237e-68
MT-ND3	1.05715797032436e-72	0.314187927338137	0.998	0.996	2.78846557832456e-68
PDE4B	1.73181804181745e-72	0.362200102604648	0.41	0.198	4.56801644890188e-68
HSPA8	1.89050517751783e-72	0.325316327857222	0.983	0.974	4.98658550673879e-68
LDHA	1.98569976462063e-71	0.303019740641724	0.838	0.773	5.23768026913983e-67
MYADM	2.53514721742446e-71	0.383550791637726	0.373	0.161	6.6869578154005e-67
XIST	1.15043446762775e-70	-0.281628876806507	0.067	0.214	3.03450099526171e-66
CITED2	9.03467739735104e-70	0.486240470642794	0.525	0.393	2.38307685709928e-65
PLP2	9.92441472891524e-70	0.360927136798548	0.589	0.35	2.61776287304597e-65
CSRNP1	2.99863244602446e-68	0.309110533430348	0.324	0.133	7.90949280287872e-64
ANXA1	5.83257523022589e-68	0.348524235255684	0.939	0.935	1.53845836847668e-63
RPL21	8.79829090107941e-68	-0.252287566001618	0.997	0.999	2.32072519097772e-63
CCL4	3.05211538683706e-67	0.822802195498605	0.579	0.64	8.05056475586011e-63
RPS13	3.18472147059385e-67	-0.258275740849259	0.999	1	8.40033982298541e-63
IFITM2	3.65255082831781e-66	0.30863949782029	0.947	0.887	9.63433331985388e-62
RPS14	1.60000603612054e-65	-0.255732266005263	1	1	4.22033592147515e-61
AHNAK	4.09970254289357e-64	0.387837443753778	0.7	0.523	1.08137853973904e-59
HSPE1	1.41272327620876e-62	0.324289702507702	0.744	0.667	3.72634018565584e-58
HIST1H1E	1.4641836692816e-62	-0.329460084109052	0.163	0.305	3.86207726446408e-58
RPL34	2.13465589420316e-62	-0.276989969113161	0.998	1	5.63058185213968e-58
SOCS3	1.0514502760621e-61	0.311542708504749	0.235	0.078	2.773410393169e-57
EGR1	1.53101136346292e-61	0.453203951474887	0.299	0.105	4.03834867340614e-57
IFNG	6.13753363752801e-61	0.647326564541989	0.353	0.214	1.61889724757076e-56
RHOH	9.15623273232756e-61	0.310697370947698	0.605	0.441	2.41513950780604e-56
GADD45B	4.65466063823396e-60	0.432976422206752	0.619	0.54	1.22775983654697e-55
CXCR3	6.89054457780627e-60	0.295346326687212	0.357	0.196	1.81751894328796e-55
SAMSN1	8.08586727484689e-60	0.356418998442766	0.629	0.483	2.13280921108636e-55
SLC2A3	2.52802991376574e-59	0.438292025545152	0.707	0.539	6.66818450353988e-55
PBXIP1	3.88682924222023e-59	0.296957020145846	0.451	0.273	1.02522894922043e-54
CD40LG	5.5537186892068e-59	0.306628047095425	0.292	0.126	1.46490437865208e-54
HLA-DPA1	8.90586191900094e-59	0.276474374941839	0.888	0.887	2.34909919837488e-54
DNAJA1	9.48238198162886e-59	0.373186689025849	0.593	0.387	2.50116789529424e-54
NR4A1	1.35542584666557e-58	0.540044429677084	0.401	0.168	3.57520675574976e-54
CLU	1.4005206929179e-57	0.26640682839019	0.194	0.051	3.69415343170954e-53
ICOS	1.64858772813813e-57	0.356513008954062	0.334	0.193	4.34847985050994e-53
SOCS1	2.25245218396127e-57	0.346790657793804	0.483	0.296	5.94129312563464e-53
LIMD2	1.55493165661515e-55	-0.320884909783781	0.604	0.654	4.10144323065379e-51
CREM	1.63443969533245e-55	0.379461032627671	0.481	0.284	4.31116158437841e-51
TUBA1B	9.53663917126035e-53	0.268471844416011	0.763	0.687	2.51547931420334e-48
CXCR4	4.20159838605509e-52	0.328761755248481	0.838	0.831	1.10825560628975e-47
HLA-DQA1	4.27221591036165e-52	0.287872058447421	0.513	0.472	1.12688239067609e-47
TIMP1	4.39456544524621e-52	0.25802131877964	0.616	0.564	1.15915452749259e-47
SERTAD1	7.39417259618684e-51	0.262225449707466	0.297	0.134	1.9503609056962e-46
SESN1	4.86792651135514e-50	-0.302817981119605	0.141	0.274	1.28401297590015e-45
C1orf162	5.99434421393041e-50	0.283908419272779	0.261	0.102	1.58112817330843e-45
CCL4L2	7.50239571159287e-49	0.897813990496611	0.238	0.093	1.97890691684685e-44
CD2	6.53614949423445e-48	0.262668963271096	0.833	0.751	1.72404015209422e-43
CD44	1.57599390330423e-47	0.251673825028219	0.818	0.741	4.15699911874558e-43
PPP1R15A	7.50949334407019e-47	0.344493195729815	0.657	0.441	1.98077905936539e-42
KLRD1	1.98991999702647e-46	-0.448184088510212	0.304	0.558	5.24881197615672e-42
SPOCK2	2.33637173334287e-46	0.274782128663932	0.581	0.432	6.1626477210385e-42
SQSTM1	4.79016682702643e-46	0.30243409220221	0.771	0.743	1.26350230396476e-41
ZFP36L2	3.19071954948481e-45	0.262969637925009	0.963	0.968	8.41616095567607e-41
SRSF2	7.22625487203659e-45	0.261630546456833	0.608	0.445	1.90606924759709e-40
SAT1	1.28610080460713e-44	0.281165621288808	0.939	0.932	3.39234809231224e-40
GYPC	2.48579072406359e-44	-0.259991931649317	0.51	0.614	6.55677019286253e-40
RGS2	2.64713047919684e-44	0.313944516593226	0.31	0.163	6.98233606497751e-40
MIR155HG	2.26238872623391e-42	0.360564366430552	0.269	0.12	5.9675027431872e-38
IL7R	2.53329387036407e-41	-0.464491934814364	0.673	0.62	6.68206924185931e-37
TIGIT	1.76202558620737e-40	0.26685296975278	0.227	0.125	4.64769488873918e-36
BRD2	4.71741156022352e-40	0.288131815733081	0.544	0.412	1.24431164724016e-35
PTGER4	8.54814523486533e-40	0.275565059331239	0.458	0.314	2.25474426860043e-35
PRF1	1.58034903974663e-39	-0.387864584543922	0.497	0.603	4.16848666213968e-35
EZR	2.87410611337778e-39	0.260470678056367	0.648	0.586	7.58102969525658e-35
CD8B	3.00314393848199e-39	-0.385022409010378	0.308	0.513	7.92139276653394e-35
ISG20	3.22164003543416e-38	-0.2547693591627	0.631	0.693	8.49771992146469e-34
ADGRE5	3.40035262584325e-38	0.267782325386796	0.598	0.451	8.96911012118673e-34
LTB	3.2874464669787e-37	0.44622933734001	0.572	0.339	8.67129754594973e-33
MT2A	4.9492019566854e-37	0.280266401545143	0.858	0.873	1.30545100011491e-32
CLIC3	3.48631232479122e-36	-0.25636454654304	0.136	0.247	9.1958460191018e-32
NR3C1	3.64190573718491e-36	0.250954981591619	0.513	0.367	9.60625476297262e-32
CKLF	3.4381820975341e-35	0.25326402591546	0.484	0.336	9.0688929186657e-31
IL2RA	6.7752892391505e-35	0.251608085572682	0.132	0.055	1.78711804261073e-30
GIMAP4	7.72302126855862e-35	-0.250873435870681	0.429	0.532	2.03710132000771e-30
PLIN2	5.82355158607676e-34	0.262626975251118	0.34	0.209	1.53607820185947e-29
TAGAP	1.12603883885398e-31	0.261858610486097	0.664	0.516	2.97015264524514e-27
ZNF331	4.81673703822041e-29	0.273473799759556	0.291	0.18	1.2705107285714e-24
NKG7	8.65742570024253e-29	-0.477397628050353	0.553	0.674	2.28356917695297e-24
KLRC1	7.38707145570387e-28	-0.35285266457752	0.079	0.206	1.94848783787101e-23
BHLHE40	3.76951631710218e-27	0.257537002979018	0.373	0.22	9.94285318962041e-23
DUSP2	1.12379323571281e-26	0.296865549199186	0.71	0.647	2.96422941783967e-22
ZNF683	2.15224806785466e-26	0.271879945620307	0.219	0.101	5.67698472858024e-22
SCGB1A1	1.9246156832876e-25	0.354190899184099	0.447	0.257	5.07655878780771e-21
ATF3	1.24281078876851e-23	0.290384363930194	0.239	0.106	3.27816201753469e-19
CD8A	2.80236585882469e-22	-0.328212915989196	0.396	0.605	7.39180042582188e-18
JUN	4.47121635995024e-22	0.262449048714878	0.95	0.876	1.17937273926408e-17
HSPH1	3.79733043822784e-18	0.254223507883618	0.378	0.169	1.00162184969136e-13
GZMB	8.50678279074812e-17	-0.34201483058706	0.456	0.497	2.24383409671563e-12
TRBV20-1	3.39228332800457e-16	0.50803746470189	0.116	0.047	8.94782573427766e-12
GZMK	1.62566767084596e-14	-0.346662199041556	0.154	0.284	4.28802361539038e-10
GZMH	4.0843552771099e-14	-0.271775709250033	0.458	0.466	1.07733039144328e-09
XCL2	4.60034694438786e-14	0.250162126408678	0.16	0.1	1.21343351352118e-09
KLRB1	2.70433872924253e-11	-0.253990888483827	0.294	0.361	7.13323426612302e-07
GNLY	2.69512145805596e-06	0.322875644080486	0.302	0.338	0.0710892186991421
