## Supplementary material for "Single-cell RNA-sequencing reveals profibrotic roles of distinct epithelial and mesenchymal lineages in pulmonary fibrosis": Transitional_AT2_disease_vs_control_.csv

	p_val	avg_logFC	abs(logFC)	pct.1	pct.2	p_val_adj
SLPI	1.65E-283	-2.593252806	2.593252806	0.876	0.989	4.34E-279
CRIP1	1.27E-305	1.95091791	1.95091791	0.969	0.354	3.36E-301
S100A10	4.81E-200	1.348477918	1.348477918	0.999	0.921	1.27E-195
LGALS1	1.40E-85	1.283447337	1.283447337	0.618	0.09	3.71E-81
SEPW1	8.56E-266	1.265911714	1.265911714	0.989	0.804	2.26E-261
FABP5	2.45E-56	-1.261625993	1.261625993	0.462	0.795	6.46E-52
CRIP2	1.38E-132	1.177324597	1.177324597	0.861	0.221	3.65E-128
TPPP3	1.23E-76	1.053396428	1.053396428	0.618	0.077	3.24E-72
WIF1	1.65E-90	1.051391765	1.051391765	0.736	0.199	4.36E-86
PIGR	1.92E-69	-1.041940971	1.041940971	0.241	0.643	5.06E-65
AREG	6.75E-41	0.991688728	0.991688728	0.689	0.323	1.78E-36
IL32	2.56E-55	0.943622495	0.943622495	0.767	0.282	6.74E-51
MACROD2	7.62E-90	-0.907203614	0.907203614	0.152	0.688	2.01E-85
HSD17B6	3.15E-77	-0.894014453	0.894014453	0.325	0.79	8.32E-73
SCGB3A2	9.85E-12	-0.891531049	0.891531049	0.695	0.682	2.60E-07
MMP7	3.78E-22	0.827361039	0.827361039	0.448	0.167	9.96E-18
CLDN4	7.73E-78	-0.822611199	0.822611199	0.794	0.957	2.04E-73
MT-ND3	1.18E-109	0.817698398	0.817698398	1	0.998	3.11E-105
NPC2	6.01E-69	0.815470437	0.815470437	0.986	0.995	1.59E-64
ELF3	9.50E-51	-0.80686921	0.80686921	0.594	0.837	2.51E-46
JUNB	3.69E-60	-0.805332139	0.805332139	0.55	0.847	9.74E-56
IER2	3.97E-52	-0.803737949	0.803737949	0.438	0.804	1.05E-47
MT-ND4	6.93E-108	0.802307533	0.802307533	0.999	0.998	1.83E-103
IGFBP7	9.48E-40	0.795915682	0.795915682	0.555	0.167	2.50E-35
NDNF	9.00E-69	0.795013154	0.795013154	0.72	0.273	2.37E-64
CCL2	1.79E-16	0.76786323	0.76786323	0.19	0.043	4.72E-12
CCND1	4.55E-51	0.760538682	0.760538682	0.785	0.54	1.20E-46
AQP1	2.56E-31	0.757054745	0.757054745	0.669	0.388	6.75E-27
CXCL2	8.44E-12	-0.74728525	0.74728525	0.286	0.445	2.23E-07
ANXA2	9.80E-74	0.735932706	0.735932706	1	0.948	2.58E-69
TIMP1	4.59E-51	0.725454392	0.725454392	0.661	0.23	1.21E-46
CCND2	6.04E-53	0.724579884	0.724579884	0.547	0.147	1.59E-48
S100A14	2.16E-72	-0.717737257	0.717737257	0.679	0.926	5.70E-68
RPS4X	2.99E-121	-0.712567078	0.712567078	0.993	0.998	7.89E-117
CD9	6.22E-74	0.682593265	0.682593265	0.989	0.964	1.64E-69
SERPINA1	1.69E-21	0.6758709	0.6758709	0.915	0.634	4.46E-17
SEPP1	1.78E-75	-0.673113325	0.673113325	0.75	0.948	4.69E-71
MT-CO3	1.44E-92	0.661006975	0.661006975	1	1	3.80E-88
DCXR	1.01E-60	-0.651523292	0.651523292	0.485	0.792	2.67E-56
RPS2	1.28E-123	-0.650827054	0.650827054	0.996	0.998	3.38E-119
GPX1	6.72E-66	0.65036344	0.65036344	0.941	0.718	1.77E-61
RPS3	6.67E-132	-0.645123415	0.645123415	0.997	1	1.76E-127
SECISBP2L	8.39E-50	-0.638613146	0.638613146	0.384	0.707	2.21E-45
NTM	3.81E-39	0.632827066	0.632827066	0.54	0.147	1.00E-34
CEBPD	2.74E-38	-0.625985274	0.625985274	0.586	0.862	7.23E-34
CALM2	9.42E-73	0.621887595	0.621887595	0.98	0.948	2.49E-68
DPYSL2	9.53E-55	0.61483607	0.61483607	0.778	0.467	2.51E-50
CYB5A	2.91E-58	-0.610853871	0.610853871	0.976	0.993	7.68E-54
AQP3	1.23E-31	0.603948134	0.603948134	0.757	0.549	3.24E-27
RPL11	6.27E-124	-0.60079774	0.60079774	1	1	1.65E-119
CD63	1.20E-82	0.600492893	0.600492893	0.994	0.962	3.18E-78
NEAT1	4.30E-32	0.595564545	0.595564545	0.987	0.98	1.13E-27
TIMP3	2.74E-31	0.593342724	0.593342724	0.388	0.081	7.23E-27
VIM	2.12E-22	0.590602355	0.590602355	0.787	0.431	5.59E-18
KRT8	1.65E-40	0.590221515	0.590221515	0.983	0.919	4.34E-36
TPM1	4.74E-36	0.583157364	0.583157364	0.7	0.363	1.25E-31
SPTSSA	1.17E-45	-0.578800314	0.578800314	0.544	0.738	3.10E-41
RPL36A	3.18E-69	-0.577848775	0.577848775	0.685	0.946	8.39E-65
EEF1G	3.19E-55	-0.574095021	0.574095021	0.702	0.865	8.42E-51
BCAT1	8.58E-41	0.572445447	0.572445447	0.582	0.203	2.26E-36
RAB31	2.29E-45	0.569478169	0.569478169	0.644	0.253	6.03E-41
ZFP36	2.06E-23	-0.569367426	0.569367426	0.71	0.826	5.43E-19
TRAM1	5.05E-39	0.565304843	0.565304843	0.915	0.765	1.33E-34
RPL30	1.59E-115	-0.565233655	0.565233655	0.997	1	4.19E-111
PKM	2.79E-56	0.563594781	0.563594781	0.895	0.688	7.35E-52
CEACAM6	1.58E-25	0.561470061	0.561470061	0.933	0.887	4.18E-21
SELENBP1	9.64E-49	-0.559739781	0.559739781	0.664	0.871	2.54E-44
RPS27L	1.69E-41	0.553582822	0.553582822	0.936	0.792	4.46E-37
CD24	1.46E-19	0.549090227	0.549090227	0.668	0.275	3.85E-15
RPS26	3.52E-65	-0.546976315	0.546976315	0.996	0.998	9.29E-61
RBM3	2.54E-55	-0.546008692	0.546008692	0.675	0.919	6.70E-51
MT-ND2	3.07E-45	0.545153305	0.545153305	0.999	0.995	8.11E-41
RPL5	2.89E-87	-0.541377715	0.541377715	0.993	1	7.64E-83
RPL10	1.62E-97	-0.538383072	0.538383072	1	0.998	4.27E-93
RPL9	1.00E-111	-0.536932822	0.536932822	0.992	0.998	2.64E-107
NFKBIA	6.67E-24	-0.536184248	0.536184248	0.665	0.831	1.76E-19
RASD1	5.46E-30	-0.534525623	0.534525623	0.172	0.537	1.44E-25
MIF	2.24E-59	0.533884485	0.533884485	0.98	0.964	5.91E-55
GLTSCR2	1.07E-54	-0.531151301	0.531151301	0.506	0.851	2.83E-50
BTG2	7.50E-35	-0.527301618	0.527301618	0.319	0.603	1.98E-30
TAGLN2	3.06E-58	0.525904566	0.525904566	0.989	0.959	8.06E-54
AC090498.1	1.02E-103	-0.518468694	0.518468694	0.999	1	2.70E-99
RPS5	7.55E-89	-0.517396741	0.517396741	0.994	0.998	1.99E-84
SDCBP	1.34E-41	0.5159995	0.5159995	0.697	0.381	3.53E-37
EEF1A1	4.38E-92	-0.515690281	0.515690281	1	1	1.16E-87
ZNF385B	2.17E-49	-0.514020733	0.514020733	0.227	0.63	5.73E-45
CLIC5	3.59E-34	0.513039866	0.513039866	0.685	0.406	9.47E-30
HSPA6	1.88E-22	0.512049239	0.512049239	0.272	0.041	4.96E-18
TMSB4X	2.97E-46	0.507679722	0.507679722	0.999	1	7.83E-42
C16orf89	2.18E-25	-0.507578311	0.507578311	0.522	0.752	5.75E-21
BLVRB	5.57E-49	-0.507072852	0.507072852	0.587	0.892	1.47E-44
RPLP0	1.38E-83	-0.505125405	0.505125405	0.999	0.995	3.65E-79
NAPSA	9.42E-26	0.505079231	0.505079231	0.987	0.944	2.49E-21
SERPING1	1.72E-44	-0.504926345	0.504926345	0.317	0.679	4.54E-40
ID1	2.60E-17	-0.504177763	0.504177763	0.516	0.684	6.85E-13
GSTA4	1.27E-45	-0.502222442	0.502222442	0.331	0.7	3.34E-41
DYNLL1	5.49E-42	0.501303381	0.501303381	0.865	0.675	1.45E-37
RPL14	4.70E-92	-0.499405488	0.499405488	0.996	1	1.24E-87
CRTAC1	2.92E-48	-0.499295612	0.499295612	0.071	0.447	7.71E-44
RPS27	3.42E-84	-0.497809875	0.497809875	1	1	9.01E-80
RPS23	2.65E-97	-0.496303344	0.496303344	0.997	1	7.00E-93
JUN	3.94E-17	-0.493053868	0.493053868	0.826	0.84	1.04E-12
EMP3	3.20E-31	0.49228688	0.49228688	0.441	0.106	8.43E-27
RPS18	3.49E-85	-0.491953993	0.491953993	1	0.998	9.20E-81
MT-CYB	4.86E-50	0.491199049	0.491199049	0.999	0.998	1.28E-45
QSOX1	1.42E-35	0.487894487	0.487894487	0.801	0.596	3.74E-31
EGR1	8.23E-13	-0.486365504	0.486365504	0.339	0.562	2.17E-08
ZFP36L1	5.52E-29	-0.483361933	0.483361933	0.859	0.955	1.46E-24
LBH	6.81E-29	0.480810484	0.480810484	0.473	0.158	1.80E-24
IFITM3	1.24E-41	0.477966642	0.477966642	0.994	0.968	3.27E-37
NACA	5.11E-73	-0.476256715	0.476256715	0.968	1	1.35E-68
RPL18	1.17E-93	-0.475006988	0.475006988	1	1	3.08E-89
TM4SF1	1.46E-14	0.473160553	0.473160553	0.88	0.632	3.86E-10
GSN	4.70E-30	0.472592945	0.472592945	0.82	0.553	1.24E-25
CST6	1.81E-24	0.470818231	0.470818231	0.444	0.156	4.78E-20
CLU	2.15E-13	-0.46909541	0.46909541	0.209	0.4	5.66E-09
RPL10A	5.50E-69	-0.468735944	0.468735944	0.986	0.998	1.45E-64
PRSS23	7.20E-19	0.46354119	0.46354119	0.384	0.149	1.90E-14
RPL23A	1.92E-79	-0.46330898	0.46330898	0.997	0.998	5.06E-75
RPL35A	1.40E-82	-0.462630557	0.462630557	0.996	1	3.69E-78
SPOCK2	6.73E-24	0.461520818	0.461520818	0.259	0.027	1.77E-19
RPS6	1.37E-75	-0.459224601	0.459224601	0.999	1	3.63E-71
RPL7A	2.13E-77	-0.458921503	0.458921503	1	0.995	5.62E-73
RPS8	4.23E-71	-0.457612991	0.457612991	1	1	1.12E-66
ABHD2	4.83E-35	0.454895805	0.454895805	0.697	0.418	1.27E-30
RPS25	7.62E-96	-0.454680503	0.454680503	0.996	0.998	2.01E-91
DST	1.02E-29	0.453634998	0.453634998	0.423	0.126	2.68E-25
KRT19	1.36E-24	0.452206705	0.452206705	0.978	0.937	3.58E-20
RPL24	8.97E-84	-0.451798313	0.451798313	0.993	0.998	2.36E-79
MPST	6.66E-46	-0.451335193	0.451335193	0.414	0.756	1.76E-41
GNB2L1	8.57E-74	-0.449340868	0.449340868	0.993	1	2.26E-69
CFL1	3.20E-37	0.446753241	0.446753241	0.972	0.912	8.43E-33
RPL3	3.45E-67	-0.446307334	0.446307334	0.996	0.995	9.11E-63
FN1	5.63E-21	0.445120671	0.445120671	0.48	0.214	1.49E-16
ATF3	9.35E-10	-0.444464799	0.444464799	0.353	0.492	2.46E-05
RPS10	6.17E-64	-0.441687588	0.441687588	0.985	0.995	1.63E-59
ARPC1B	3.18E-34	0.43974531	0.43974531	0.842	0.623	8.39E-30
TMSB10	3.10E-22	0.438284208	0.438284208	1	0.986	8.18E-18
DUSP1	2.26E-15	-0.435613211	0.435613211	0.796	0.849	5.96E-11
RPS14	3.09E-76	-0.434941915	0.434941915	1	1	8.14E-72
RPS13	9.38E-75	-0.434535689	0.434535689	0.996	1	2.47E-70
RPL6	1.71E-67	-0.434365284	0.434365284	0.996	0.998	4.51E-63
ID3	3.36E-13	-0.434163686	0.434163686	0.495	0.6	8.85E-09
RPL29	3.83E-66	-0.433680363	0.433680363	0.994	0.995	1.01E-61
RPS21	4.75E-67	-0.433571239	0.433571239	0.997	0.998	1.25E-62
CYBRD1	2.06E-36	-0.433327196	0.433327196	0.333	0.684	5.43E-32
EEF2	1.91E-51	-0.43330036	0.43330036	0.95	0.991	5.03E-47
C12orf75	3.19E-23	0.433020992	0.433020992	0.324	0.014	8.40E-19
PSAP	1.11E-31	0.432896087	0.432896087	0.876	0.711	2.93E-27
HOPX	1.24E-29	-0.432392134	0.432392134	0.99	0.995	3.27E-25
PTRF	4.73E-28	0.428515048	0.428515048	0.728	0.467	1.25E-23
SLC25A5	4.55E-35	-0.42664771	0.42664771	0.861	0.946	1.20E-30
RPSA	8.19E-50	-0.42472888	0.42472888	0.99	0.993	2.16E-45
ITGB6	3.16E-22	0.424360144	0.424360144	0.746	0.585	8.33E-18
RPL26	8.40E-63	-0.422088946	0.422088946	0.999	1	2.21E-58
RPS9	1.14E-69	-0.42127561	0.42127561	0.994	1	2.99E-65
RPL18A	8.86E-66	-0.421113881	0.421113881	0.999	0.998	2.34E-61
FTH1	4.51E-34	-0.418055527	0.418055527	1	1	1.19E-29
SLC25A6	3.77E-46	-0.416438971	0.416438971	0.873	0.962	9.95E-42
ATP1A1	8.38E-32	-0.415902185	0.415902185	0.833	0.957	2.21E-27
RPS15A	1.53E-61	-0.414966168	0.414966168	0.997	1	4.03E-57
SH3BGRL3	1.37E-26	0.414406761	0.414406761	0.815	0.628	3.61E-22
RPL34	2.94E-66	-0.414219756	0.414219756	0.999	1	7.75E-62
RPL13	9.11E-78	-0.413780827	0.413780827	1	1	2.40E-73
KIAA1324	1.11E-34	-0.412976913	0.412976913	0.06	0.334	2.92E-30
NR4A1	8.20E-13	-0.412298515	0.412298515	0.371	0.517	2.16E-08
RPL19	2.08E-65	-0.408670418	0.408670418	1	1	5.48E-61
H1FX	1.21E-20	-0.406696814	0.406696814	0.435	0.553	3.19E-16
FAU	4.43E-70	-0.406646756	0.406646756	0.996	1	1.17E-65
S100A6	1.27E-33	0.405944982	0.405944982	1	1	3.35E-29
TACSTD2	2.73E-16	-0.405859446	0.405859446	0.809	0.907	7.21E-12
CAV1	6.18E-12	0.405076645	0.405076645	0.894	0.887	1.63E-07
AGRN	2.67E-26	0.404411123	0.404411123	0.679	0.429	7.04E-22
TPT1	1.90E-54	-0.403328381	0.403328381	1	0.998	5.02E-50
H3F3B	6.04E-34	-0.402352015	0.402352015	0.985	1	1.59E-29
PAM	6.29E-29	0.399862389	0.399862389	0.658	0.402	1.66E-24
DDT	2.70E-33	-0.399676052	0.399676052	0.483	0.758	7.12E-29
RPL4	1.83E-44	-0.399413827	0.399413827	0.933	0.977	4.82E-40
COL8A1	2.76E-24	0.398893991	0.398893991	0.519	0.239	7.27E-20
GAS6	5.99E-21	0.397579307	0.397579307	0.601	0.35	1.58E-16
XIST	3.74E-26	-0.397356581	0.397356581	0.046	0.345	9.85E-22
EFNA1	2.06E-22	-0.396546759	0.396546759	0.683	0.856	5.43E-18
TACC2	3.31E-23	-0.396110986	0.396110986	0.374	0.585	8.73E-19
HSPA5	3.77E-15	-0.395294161	0.395294161	0.686	0.767	9.96E-11
IGFBP2	2.95E-08	0.393329956	0.393329956	0.176	0.072	0.000777061
ADGRF5	1.07E-26	0.393314228	0.393314228	0.862	0.804	2.82E-22
EMP2	8.69E-18	0.392017537	0.392017537	0.985	0.964	2.29E-13
TSPAN13	9.87E-25	0.391187801	0.391187801	0.88	0.738	2.60E-20
MGST1	5.44E-34	-0.39096917	0.39096917	0.933	0.984	1.44E-29
AKAP13	2.01E-23	-0.390205419	0.390205419	0.601	0.806	5.30E-19
RGCC	1.90E-14	0.38977114	0.38977114	0.25	0.12	5.02E-10
C4orf48	1.37E-21	0.389359978	0.389359978	0.522	0.242	3.61E-17
RPL21	4.07E-52	-0.387489696	0.387489696	0.997	0.995	1.07E-47
SERP1	5.18E-34	-0.386561789	0.386561789	0.831	0.957	1.37E-29
MT-CO1	2.64E-35	0.385933085	0.385933085	1	1	6.97E-31
RPS3A	1.07E-51	-0.385870105	0.385870105	0.994	1	2.83E-47
RPL7	1.62E-48	-0.3836646	0.3836646	0.972	0.998	4.27E-44
MYL6	2.27E-31	0.382572671	0.382572671	0.997	1	5.99E-27
ITGB1	3.37E-26	0.381138978	0.381138978	0.787	0.612	8.89E-22
CBR1	6.90E-26	-0.380687264	0.380687264	0.351	0.614	1.82E-21
BCAP31	9.16E-27	0.380309074	0.380309074	0.721	0.494	2.42E-22
DUOX1	1.86E-22	-0.378513773	0.378513773	0.478	0.754	4.91E-18
BNIP3	1.11E-29	-0.378502476	0.378502476	0.391	0.641	2.93E-25
CD59	2.02E-31	0.37792338	0.37792338	0.919	0.86	5.34E-27
NEDD9	3.76E-19	0.377767981	0.377767981	0.756	0.619	9.92E-15
PEBP4	9.91E-19	-0.377479778	0.377479778	0.558	0.713	2.61E-14
CYSTM1	1.64E-25	0.376222132	0.376222132	0.838	0.707	4.33E-21
KRT18	1.34E-16	0.375442567	0.375442567	0.951	0.971	3.53E-12
MT-ATP6	6.16E-28	0.375077422	0.375077422	1	0.998	1.62E-23
UQCRQ	1.74E-32	0.374766652	0.374766652	0.951	0.914	4.59E-28
CXCL14	2.92E-06	0.374696568	0.374696568	0.176	0.09	0.077111681
EIF5A	8.76E-28	-0.374676047	0.374676047	0.377	0.677	2.31E-23
HSBP1	5.86E-31	0.374184621	0.374184621	0.852	0.767	1.55E-26
RPL37	1.16E-55	-0.372369057	0.372369057	0.999	1	3.05E-51
EZR	3.58E-22	0.370619168	0.370619168	0.893	0.772	9.45E-18
DDIT3	9.86E-17	-0.368694493	0.368694493	0.212	0.388	2.60E-12
RPS28	9.98E-54	-0.366857435	0.366857435	0.997	1	2.63E-49
RPL32	1.29E-51	-0.366310787	0.366310787	0.999	0.998	3.41E-47
PMM1	3.14E-28	-0.366012882	0.366012882	0.333	0.619	8.29E-24
RPS7	6.99E-51	-0.365447931	0.365447931	0.999	1	1.84E-46
ARL6IP5	1.76E-22	0.364986183	0.364986183	0.738	0.591	4.65E-18
ARPC5	4.74E-25	0.364971613	0.364971613	0.665	0.431	1.25E-20
SUSD2	6.02E-23	-0.36406219	0.36406219	0.778	0.901	1.59E-18
BNIP3L	8.57E-26	-0.362707909	0.362707909	0.464	0.702	2.26E-21
RPS12	9.52E-47	-0.362559835	0.362559835	0.997	1	2.51E-42
MRPS25	9.69E-28	-0.362147487	0.362147487	0.446	0.72	2.56E-23
AQP4	3.17E-18	0.361931354	0.361931354	0.872	0.801	8.36E-14
AES	5.32E-24	0.361034407	0.361034407	0.791	0.587	1.40E-19
ADIRF	1.12E-10	-0.360186622	0.360186622	0.739	0.86	2.95E-06
GAPDH	6.25E-26	0.360163087	0.360163087	0.989	0.973	1.65E-21
ROMO1	7.09E-29	0.359351774	0.359351774	0.914	0.808	1.87E-24
SFN	6.49E-09	0.359227215	0.359227215	0.697	0.515	0.000171207
FOS	5.61E-08	-0.357718814	0.357718814	0.738	0.752	0.001478865
MS4A15	1.25E-20	-0.356420534	0.356420534	0.135	0.363	3.29E-16
RP11-290D2.6	2.52E-20	-0.355793326	0.355793326	0.014	0.156	6.66E-16
CADM1	1.98E-23	0.355366271	0.355366271	0.76	0.621	5.22E-19
ACTB	6.81E-25	0.35492231	0.35492231	1	1	1.80E-20
RPS19	5.65E-39	-0.354365752	0.354365752	1	1	1.49E-34
BFAR	1.33E-26	-0.354107576	0.354107576	0.342	0.634	3.50E-22
APP	1.30E-19	0.353943763	0.353943763	0.653	0.44	3.43E-15
MT-CO2	5.37E-28	0.35270911	0.35270911	1	1	1.42E-23
AC008268.1	1.90E-21	-0.352539738	0.352539738	0.12	0.354	5.00E-17
TIMP2	6.42E-23	0.352470946	0.352470946	0.413	0.165	1.69E-18
SFTA2	6.89E-32	-0.351375722	0.351375722	0.979	0.993	1.82E-27
NDUFB2	9.77E-31	0.351240199	0.351240199	0.918	0.858	2.58E-26
LPCAT1	2.88E-17	0.350699075	0.350699075	0.872	0.779	7.59E-13
PIM3	9.03E-19	-0.350062017	0.350062017	0.467	0.684	2.38E-14
RPS29	4.94E-27	-0.34968726	0.34968726	0.964	0.986	1.30E-22
MDK	3.99E-08	0.348776399	0.348776399	0.478	0.246	0.001051221
PDLIM3	1.01E-20	0.348729765	0.348729765	0.285	0.027	2.67E-16
GUK1	4.32E-25	0.348585087	0.348585087	0.855	0.774	1.14E-20
POLR2L	5.40E-34	0.348216645	0.348216645	0.987	0.982	1.42E-29
HSP90B1	8.23E-18	0.348177243	0.348177243	0.82	0.682	2.17E-13
PTPN1	5.02E-21	0.347625454	0.347625454	0.665	0.458	1.33E-16
MYO1B	7.29E-19	0.347123723	0.347123723	0.749	0.576	1.92E-14
GNAS	1.58E-20	0.347110921	0.347110921	0.95	0.808	4.18E-16
PFN1	4.02E-30	0.346518579	0.346518579	0.999	0.977	1.06E-25
PON2	8.13E-18	0.345754812	0.345754812	0.799	0.643	2.14E-13
SELM	5.26E-19	0.345456553	0.345456553	0.55	0.352	1.39E-14
GADD45B	1.73E-09	-0.345320579	0.345320579	0.466	0.612	4.57E-05
TKT	1.35E-22	-0.345263709	0.345263709	0.808	0.912	3.57E-18
CD99	4.44E-24	0.344027481	0.344027481	0.689	0.442	1.17E-19
SNHG8	5.05E-24	-0.343444175	0.343444175	0.661	0.842	1.33E-19
CD151	7.21E-19	0.342842298	0.342842298	0.929	0.847	1.90E-14
UBTD1	6.49E-29	-0.340030677	0.340030677	0.289	0.621	1.71E-24
FLNA	4.93E-19	0.33843847	0.33843847	0.806	0.684	1.30E-14
TAPBP	9.49E-21	0.338137072	0.338137072	0.727	0.546	2.50E-16
RPL28	2.21E-48	-0.337335658	0.337335658	1	1	5.83E-44
BTG1	1.92E-21	-0.336961093	0.336961093	0.453	0.711	5.07E-17
RPL31	2.27E-39	-0.33652571	0.33652571	0.957	0.993	5.98E-35
CPM	1.02E-18	0.33602215	0.33602215	0.821	0.673	2.69E-14
MID1IP1	1.07E-14	-0.335810371	0.335810371	0.384	0.607	2.83E-10
SYNGR2	7.93E-22	0.334763487	0.334763487	0.863	0.786	2.09E-17
EIF3L	8.37E-25	-0.33407989	0.33407989	0.541	0.826	2.21E-20
PLA2G10	2.07E-17	-0.333425855	0.333425855	0.374	0.634	5.46E-13
NR1D1	1.16E-25	-0.332293672	0.332293672	0.107	0.341	3.05E-21
HSPA1A	6.03E-06	0.331081147	0.331081147	0.764	0.449	0.159116586
FASN	1.56E-17	-0.330683181	0.330683181	0.385	0.596	4.12E-13
MET	1.06E-22	-0.33039272	0.33039272	0.305	0.621	2.81E-18
POLR1D	1.96E-27	-0.329762436	0.329762436	0.502	0.808	5.16E-23
CD44	5.16E-17	0.329172161	0.329172161	0.735	0.546	1.36E-12
CTSE	1.46E-12	0.328844267	0.328844267	0.9	0.754	3.86E-08
C3	1.69E-09	-0.326688835	0.326688835	0.601	0.718	4.46E-05
MLPH	4.87E-19	-0.325954755	0.325954755	0.579	0.819	1.28E-14
AQP5	6.22E-07	-0.325542154	0.325542154	0.287	0.449	0.016412235
NFKBIZ	9.42E-13	-0.324790465	0.324790465	0.254	0.454	2.48E-08
CLDN3	2.02E-17	-0.324170111	0.324170111	0.537	0.743	5.33E-13
ANOS1	1.27E-17	0.323243287	0.323243287	0.404	0.223	3.34E-13
NUDT16	1.18E-24	-0.321772306	0.321772306	0.243	0.492	3.11E-20
MT-ATP8	8.04E-16	0.32121977	0.32121977	0.999	0.991	2.12E-11
JUND	4.48E-13	0.320143538	0.320143538	0.848	0.634	1.18E-08
CYP2B6	1.84E-29	-0.318909019	0.318909019	0.042	0.307	4.86E-25
AP000769.1	1.28E-07	0.31889952	0.31889952	0.343	0.244	0.003375772
SCEL	2.83E-15	0.31851355	0.31851355	0.622	0.354	7.46E-11
TOB1	8.63E-22	-0.31844733	0.31844733	0.353	0.63	2.28E-17
HIST1H4C	2.53E-18	-0.317002357	0.317002357	0.311	0.6	6.67E-14
LGALS3	6.46E-22	-0.315149651	0.315149651	0.925	0.986	1.70E-17
ANXA5	1.72E-17	0.314858272	0.314858272	0.859	0.74	4.55E-13
MINOS1	9.78E-19	0.314092835	0.314092835	0.636	0.429	2.58E-14
PLEC	2.20E-19	0.313832051	0.313832051	0.448	0.19	5.79E-15
UBB	3.96E-17	0.313733335	0.313733335	0.916	0.862	1.04E-12
FTL	7.32E-18	-0.312694702	0.312694702	1	1	1.93E-13
CIRBP	8.50E-25	-0.312475466	0.312475466	0.854	0.941	2.24E-20
PPA1	4.06E-22	-0.31159109	0.31159109	0.802	0.944	1.07E-17
LMO7	7.33E-14	0.311151592	0.311151592	0.936	0.926	1.93E-09
EIF3E	9.05E-25	-0.310956204	0.310956204	0.643	0.849	2.39E-20
RND1	2.44E-13	-0.31003453	0.31003453	0.099	0.242	6.44E-09
FAM177A1	2.90E-19	-0.309998973	0.309998973	0.695	0.865	7.64E-15
PGC	0.00053207	-0.309780956	0.309780956	0.48	0.576	1
RPS27A	1.65E-34	-0.309607837	0.309607837	0.999	0.998	4.36E-30
HIST1H1E	1.11E-26	-0.309493883	0.309493883	0.067	0.307	2.92E-22
MYL12B	5.16E-23	0.309123787	0.309123787	0.997	0.98	1.36E-18
RPL12	3.82E-33	-0.307931156	0.307931156	0.997	1	1.01E-28
MYADM	7.49E-17	0.30762322	0.30762322	0.381	0.178	1.98E-12
SFTPB	1.05E-22	-0.307083398	0.307083398	0.993	1	2.78E-18
CHPT1	1.69E-25	-0.306466903	0.306466903	0.226	0.481	4.46E-21
RPL8	5.85E-38	-0.306452098	0.306452098	1	0.998	1.54E-33
AGR3	1.07E-11	0.305813531	0.305813531	0.837	0.774	2.82E-07
RPS24	3.75E-41	-0.305574312	0.305574312	1	0.995	9.88E-37
FGGY	1.21E-16	-0.305370591	0.305370591	0.441	0.675	3.20E-12
HSPG2	1.53E-18	0.305326594	0.305326594	0.609	0.379	4.03E-14
PLLP	7.31E-21	-0.30500012	0.30500012	0.36	0.582	1.93E-16
NRP2	1.28E-14	0.304834887	0.304834887	0.498	0.316	3.39E-10
USP54	5.20E-22	-0.303430805	0.303430805	0.29	0.573	1.37E-17
SRP14	2.74E-26	0.303132118	0.303132118	0.986	0.957	7.21E-22
PHB2	3.19E-24	-0.302704759	0.302704759	0.449	0.736	8.40E-20
SERF2	2.55E-35	0.302378125	0.302378125	1	0.995	6.73E-31
EEF1B2	9.88E-24	-0.301792077	0.301792077	0.925	0.977	2.61E-19
BPIFB1	3.31E-10	0.301314187	0.301314187	0.137	0.02	8.74E-06
TMBIM6	9.22E-23	0.300990576	0.300990576	0.969	0.955	2.43E-18
MAOA	3.31E-19	-0.300717864	0.300717864	0.431	0.659	8.73E-15
LIMCH1	7.10E-20	-0.300014045	0.300014045	0.594	0.781	1.87E-15
ETFB	2.52E-18	0.299377347	0.299377347	0.657	0.506	6.65E-14
IDS	3.34E-16	0.299299276	0.299299276	0.53	0.332	8.81E-12
DUOXA1	4.29E-19	-0.299184514	0.299184514	0.279	0.555	1.13E-14
BTF3	1.66E-28	-0.298232586	0.298232586	0.936	0.982	4.37E-24
RPS16	8.95E-36	-0.29818956	0.29818956	0.994	0.998	2.36E-31
AC007405.6	1.68E-25	-0.297804251	0.297804251	0.188	0.451	4.44E-21
LCN2	1.41E-07	0.297163283	0.297163283	0.448	0.203	0.003724147
SLC22A3	6.91E-22	-0.296633492	0.296633492	0.254	0.515	1.82E-17
SPINK1	0.002500952	0.294843812	0.294843812	0.106	0.084	1
CYBA	1.16E-14	0.29350822	0.29350822	0.548	0.366	3.05E-10
PEBP1	2.98E-22	-0.293357782	0.293357782	0.87	0.941	7.86E-18
KRT7	3.61E-08	0.293262395	0.293262395	0.985	0.953	0.000951363
PSME2	8.22E-15	0.292335496	0.292335496	0.58	0.404	2.17E-10
CD81	6.73E-15	0.291270167	0.291270167	0.821	0.709	1.77E-10
SOX4	1.23E-05	-0.290982325	0.290982325	0.649	0.567	0.323933323
SLC39A8	9.66E-13	-0.289896664	0.289896664	0.731	0.856	2.55E-08
H1F0	5.12E-11	-0.289627097	0.289627097	0.575	0.709	1.35E-06
ZFAS1	6.39E-19	-0.289083418	0.289083418	0.827	0.932	1.69E-14
PPIA	3.82E-26	0.288866914	0.288866914	0.997	0.993	1.01E-21
CTSB	2.58E-16	0.288660292	0.288660292	0.576	0.293	6.79E-12
PHPT1	4.26E-15	0.28803654	0.28803654	0.868	0.781	1.12E-10
CDKN1A	9.02E-06	0.287924415	0.287924415	0.526	0.312	0.237929568
CALR	1.05E-13	0.287901688	0.287901688	0.859	0.765	2.78E-09
TSC22D1	1.16E-13	-0.287401075	0.287401075	0.515	0.718	3.05E-09
SYNE1	2.57E-12	0.286622023	0.286622023	0.603	0.49	6.78E-08
RPL15	2.50E-31	-0.285613597	0.285613597	0.999	0.995	6.60E-27
RCC1	1.53E-23	-0.285587671	0.285587671	0.244	0.533	4.04E-19
TSTD1	3.23E-18	-0.285431841	0.285431841	0.743	0.901	8.52E-14
SMARCA5	1.56E-13	0.284936091	0.284936091	0.657	0.582	4.11E-09
EIF1	2.31E-23	-0.284719254	0.284719254	0.993	1	6.08E-19
ABLIM1	8.23E-14	0.284573579	0.284573579	0.607	0.472	2.17E-09
C10orf10	1.09E-08	-0.284146636	0.284146636	0.132	0.21	0.000287453
DKK3	8.89E-17	0.283706181	0.283706181	0.222	0.023	2.35E-12
CTNNBIP1	1.84E-20	-0.283130797	0.283130797	0.264	0.546	4.84E-16
STOM	1.93E-12	0.282520107	0.282520107	0.808	0.648	5.10E-08
AC026471.6	8.72E-27	-0.282209568	0.282209568	0.113	0.384	2.30E-22
IMPDH2	1.98E-19	-0.282130293	0.282130293	0.322	0.58	5.21E-15
MBNL1	2.23E-14	0.281076362	0.281076362	0.72	0.614	5.89E-10
SPARC	1.08E-16	0.280487772	0.280487772	0.218	0.027	2.86E-12
GSTA1	2.33E-13	-0.279674272	0.279674272	0.049	0.16	6.15E-09
PCBP1	8.44E-18	-0.279269204	0.279269204	0.727	0.914	2.23E-13
APLP2	1.03E-17	0.278979995	0.278979995	0.967	0.957	2.71E-13
SFTPA1	0.006794225	0.278856519	0.278856519	0.736	0.731	1
RPL22L1	2.96E-12	-0.278546171	0.278546171	0.491	0.623	7.80E-08
PDLIM4	3.06E-13	0.278362974	0.278362974	0.331	0.113	8.06E-09
PNRC1	8.34E-14	-0.277789378	0.277789378	0.642	0.806	2.20E-09
MSN	7.01E-15	0.277172954	0.277172954	0.704	0.562	1.85E-10
WSB1	2.94E-11	0.277015987	0.277015987	0.869	0.862	7.76E-07
RBPMS-AS1	1.96E-25	-0.276946841	0.276946841	0.075	0.309	5.17E-21
CIB1	1.23E-16	0.276756641	0.276756641	0.679	0.506	3.25E-12
ZMAT3	1.41E-16	0.275948977	0.275948977	0.404	0.172	3.72E-12
VMP1	1.36E-11	0.275271543	0.275271543	0.559	0.391	3.60E-07
EIF3H	1.08E-19	-0.274702477	0.274702477	0.587	0.835	2.86E-15
ALDH1A1	1.48E-13	-0.274512909	0.274512909	0.215	0.422	3.91E-09
ACADL	7.05E-17	-0.274123941	0.274123941	0.206	0.4	1.86E-12
B2M	2.30E-15	0.273560003	0.273560003	1	0.998	6.07E-11
TCEB2	5.74E-20	0.273089671	0.273089671	0.947	0.905	1.51E-15
PDLIM1	1.03E-13	0.269970057	0.269970057	0.851	0.734	2.72E-09
ATP5J2	8.73E-18	0.269713142	0.269713142	0.872	0.867	2.30E-13
CAV2	1.29E-10	0.269560791	0.269560791	0.845	0.806	3.40E-06
CITED2	2.06E-06	-0.268872409	0.268872409	0.584	0.573	0.054300953
CCNL1	8.25E-09	-0.268692369	0.268692369	0.409	0.503	0.000217679
ERBB3	1.44E-16	-0.268584073	0.268584073	0.485	0.704	3.79E-12
RHOB	1.34E-05	-0.267973777	0.267973777	0.69	0.542	0.352631518
MAP1LC3A	7.30E-17	-0.267619324	0.267619324	0.559	0.756	1.92E-12
ECHDC1	3.50E-18	-0.267058226	0.267058226	0.418	0.684	9.24E-14
RAB11FIP1	1.57E-09	0.266903789	0.266903789	0.809	0.722	4.15E-05
PTTG1IP	3.62E-14	0.266787046	0.266787046	0.689	0.571	9.56E-10
LMNA	1.20E-10	0.265265274	0.265265274	0.865	0.77	3.17E-06
RPL22	1.61E-32	-0.265167397	0.265167397	0.997	0.993	4.24E-28
LAMC2	1.77E-10	0.263826863	0.263826863	0.338	0.174	4.68E-06
ID4	1.72E-12	-0.263754752	0.263754752	0.268	0.397	4.53E-08
NECAB3	4.68E-19	-0.262703136	0.262703136	0.275	0.555	1.23E-14
LL22NC03-N95F10.1	6.71E-12	-0.26269622	0.26269622	0.195	0.352	1.77E-07
S100A11	1.16E-13	0.26193729	0.26193729	0.994	0.995	3.06E-09
TMEM59	8.60E-14	0.261700823	0.261700823	0.873	0.797	2.27E-09
ABCA7	3.78E-14	0.261335545	0.261335545	0.437	0.244	9.96E-10
PLXNB2	7.60E-14	0.261011826	0.261011826	0.695	0.553	2.01E-09
NGFRAP1	1.14E-12	-0.260952936	0.260952936	0.813	0.898	3.01E-08
EBPL	5.57E-17	-0.26085525	0.26085525	0.463	0.688	1.47E-12
CNBP	1.62E-16	-0.260362982	0.260362982	0.681	0.853	4.29E-12
PCBP2	5.51E-20	-0.25996079	0.25996079	0.909	0.962	1.45E-15
CIT	3.33E-19	-0.25959785	0.25959785	0.105	0.321	8.78E-15
LIPH	1.66E-15	-0.259267906	0.259267906	0.392	0.591	4.39E-11
PER1	2.26E-15	-0.259095388	0.259095388	0.308	0.519	5.97E-11
PLP2	4.40E-11	0.258269603	0.258269603	0.646	0.494	1.16E-06
RPL38	1.36E-21	-0.25817718	0.25817718	0.972	0.995	3.59E-17
TMOD3	1.36E-12	0.257785398	0.257785398	0.674	0.585	3.60E-08
SOCS3	9.68E-08	-0.257590616	0.257590616	0.213	0.302	0.002554464
RPL27A	6.66E-21	-0.256841386	0.256841386	0.954	0.98	1.76E-16
ARHGEF1	1.32E-18	-0.255981251	0.255981251	0.244	0.524	3.48E-14
RPL23	1.43E-20	-0.255892366	0.255892366	0.932	0.973	3.78E-16
KLK11	1.34E-13	-0.255801698	0.255801698	0.073	0.19	3.52E-09
NNMT	3.69E-06	0.255632679	0.255632679	0.243	0.124	0.097218977
HLA-DPB1	2.39E-08	-0.254289194	0.254289194	0.54	0.605	0.000630839
EIF3F	2.69E-16	-0.25339973	0.25339973	0.615	0.826	7.10E-12
TMEM245	6.21E-14	-0.252691427	0.252691427	0.357	0.519	1.64E-09
ITGA3	1.81E-11	0.252322744	0.252322744	0.682	0.56	4.77E-07
TSPO	1.25E-13	0.251618218	0.251618218	0.81	0.725	3.29E-09
C1orf167	1.13E-13	0.250827665	0.250827665	0.418	0.205	2.98E-09
NXN	1.99E-16	0.250708578	0.250708578	0.328	0.12	5.24E-12
