## Supplementary material for "Single-cell RNA-sequencing reveals profibrotic roles of distinct epithelial and mesenchymal lineages in pulmonary fibrosis": AT1_ipf_vs_non_.csv

	p_val	avg_logFC	pct.1	pct.2	p_val_adj
SLPI	1.0147105238299e-25	-1.98084579601847	0.615	0.724	2.67650194870614e-21
MT-ND3	1.21846968570433e-25	0.901557431667168	1	0.991	3.21395748998231e-21
LGALS3	7.5640100063926e-23	-0.659676287231525	0.958	0.996	1.99515891938618e-18
MT-CO3	3.93974534587416e-21	0.767769797594941	1	0.991	1.03918662988123e-16
COL4A3	1.05968934433917e-20	0.925277602040738	0.781	0.576	2.79514258356344e-16
MRC2	1.55784406301705e-19	0.521389407169922	0.354	0.047	4.10912528502006e-15
MT-ND4	2.22540555945818e-18	0.749943449643542	0.99	0.988	5.86995224418285e-14
MT-CO1	9.09678829703351e-18	0.745953420840977	1	0.994	2.39945984910853e-13
S100A4	1.68859398893384e-17	-1.18895262762244	0.792	0.892	4.45400436461079e-13
MT-ATP8	6.97276404620727e-16	0.748504950668955	1	0.991	1.83920597246809e-11
H3F3B	2.15895143693984e-15	-0.51637398908867	0.99	1	5.69466620521621e-11
NEAT1	1.05356101946941e-14	0.838369753301567	1	0.951	2.77897790105447e-10
TAGLN2	3.10981447917111e-14	-0.550560799538944	0.948	0.994	8.20275765170964e-10
HOPX	4.11155061171054e-14	-0.647983826128159	0.979	0.985	1.08450370485089e-09
VEGFA	9.24111299129751e-14	0.63239926588265	0.844	0.641	2.43752837371455e-09
CST3	1.58325001893203e-13	-0.526997941482981	0.969	0.993	4.17613857493701e-09
PRDX1	2.80689881102371e-13	-0.538396862346845	0.969	0.985	7.40375699383723e-09
S100A6	4.91481833768737e-13	-0.527542751750785	0.99	1	1.2963816329318e-08
GSTP1	1.69569301043584e-12	-0.490163228982334	0.969	0.994	4.47272945362662e-08
MALAT1	7.11578556584579e-12	0.763276534552197	1	0.993	1.87693075870314e-07
PEBP4	7.85374678154393e-12	-0.661002030065379	0.271	0.551	2.07158278856784e-07
VMP1	1.95575580450815e-11	0.664459641220609	0.604	0.299	5.15869708555116e-07
PGC	5.79945971554385e-11	-1.06216145151513	0.146	0.363	1.529723489169e-06
ITGB6	8.39679413609621e-11	0.614729518229572	0.781	0.527	2.2148223892781e-06
RNASE1	8.43279541289241e-11	-0.511829448769372	0.927	0.99	2.22431844605863e-06
TACSTD2	1.33419871651676e-10	-0.55385446141568	0.75	0.914	3.51921595455626e-06
SELENBP1	1.47040842701192e-10	-0.562700022687831	0.417	0.679	3.87849630792935e-06
RHOA	1.74275129226808e-10	-0.421929719408343	0.948	0.982	4.59685508361553e-06
LGALS1	1.84212308903156e-10	0.59833163171925	0.885	0.711	4.85896807193855e-06
FAU	2.26587745335134e-10	-0.422375580256481	0.969	0.988	5.97670495870483e-06
DSTN	2.69087914461318e-10	-0.422857032619193	0.938	0.994	7.09773191974618e-06
RPS7	6.74012801913473e-10	-0.397978363980941	0.948	0.994	1.77784356760717e-05
PEBP1	6.90897127930122e-10	-0.421440970480538	0.781	0.914	1.82237935434128e-05
MT-ND2	7.09838721731346e-10	0.525957943034712	0.99	0.976	1.87234159631077e-05
COL4A4	1.00165110752239e-09	0.51696566909733	0.708	0.449	2.64205512631181e-05
ASAH1	1.1074108221383e-09	-0.409223812271078	0.812	0.953	2.9210175255542e-05
MS4A15	1.17429822972432e-09	-0.671796029817087	0.333	0.563	3.09744644054383e-05
CLDN4	1.55421563160545e-09	-0.617714751065771	0.677	0.8	4.09955457148571e-05
SPTSSA	1.58724325475887e-09	-0.519584091033735	0.406	0.65	4.18667153307746e-05
PRDX5	1.99467431478963e-09	-0.4053304189033	0.844	0.973	5.2613524401206e-05
TMEM14C	3.17345532783412e-09	-0.482151763181383	0.333	0.631	8.37062311822805e-05
RPS25	3.79549998440143e-09	-0.388711382886914	0.948	0.99	0.000100113903088556
COX6A1	4.45915508795621e-09	-0.392034954726824	0.885	0.967	0.000117619133755021
EIF1	5.07486027675204e-09	-0.353756057187547	0.99	0.997	0.000133859589519888
WFDC2	5.42878562604264e-09	-0.586605076064931	0.667	0.757	0.000143195078458127
MT-CO2	5.9581732255138e-09	0.507504317054789	1	0.994	0.000157158735169378
ADIRF	7.66933171882669e-09	-0.596751444432245	0.646	0.89	0.000202293962747491
RBM3	7.71347441067128e-09	-0.416903113575181	0.625	0.824	0.000203458314530276
AC083843.1	1.10687032733798e-08	0.295269584633198	0.219	0.049	0.00029195918624194
AGER	1.55751436100527e-08	-0.441367111208248	0.938	0.987	0.000410825563002361
FAM105A	1.62864123599378e-08	-0.477683811564364	0.438	0.711	0.00042958669881808
RABAC1	1.66240584996219e-08	-0.438622028504567	0.552	0.803	0.000438492791044526
ABCC3	2.61045828341871e-08	0.448653967638686	0.427	0.148	0.000688560581417353
AC090498.1	2.69391961717022e-08	-0.420116333847412	0.99	0.997	0.00071057517742099
SFTA2	3.29564486667257e-08	-0.414946628795355	0.823	0.944	0.000869292246482224
RPL30	3.5796718963096e-08	-0.387797183442699	0.99	0.996	0.000944210056089584
HSD17B6	4.21768633248549e-08	-0.512110170085629	0.229	0.511	0.0011124991239197
RNH1	4.55062926102858e-08	-0.437423551714076	0.594	0.75	0.00120031948018151
DENND3	4.96348201202857e-08	0.461070898812656	0.792	0.57	0.00130921765031277
TSPO	5.01133913061686e-08	-0.359584716104487	0.76	0.893	0.00132184092248281
NFKBIA	5.20492716974544e-08	-0.628854599138192	0.885	0.926	0.00137290363956375
PNRC1	5.48595298448897e-08	-0.424435058599028	0.667	0.816	0.00144702981871865
TIMP3	7.68436145680654e-08	0.604011182821653	0.875	0.778	0.00202690402146186
B2M	8.32761743529967e-08	-0.401010757758784	0.99	1	0.00219657565090899
SDR16C5	8.83874079660453e-08	-0.419359896426981	0.094	0.367	0.00233139465992038
RPL10	9.52513763912127e-08	-0.343587446444649	1	1	0.00251244555507102
SEPP1	9.89029035964359e-08	-0.489909996362538	0.615	0.759	0.00260876188816319
RPL35A	1.05784836750712e-07	-0.375005135442554	0.948	0.982	0.00279028663897353
RPL27	1.06582258675755e-07	-0.366360656363165	0.844	0.954	0.00281132023709039
ACTB	1.23414356493372e-07	-0.387760130697166	1	1	0.00325530048122566
RPL18A	1.25285173816542e-07	-0.367176684743002	0.917	0.994	0.00330464702975892
RPLP0	1.33226914734545e-07	-0.398024465326374	0.969	0.984	0.0035141263299531
DSP	2.21686019634081e-07	-0.403807962379845	0.042	0.332	0.00584741213988815
RPL19	2.31624610739147e-07	-0.349878672144271	0.948	0.993	0.00610956235746647
RPL18	2.31827077551264e-07	-0.326589495383868	0.958	0.994	0.0061149028245697
MT-ND4L	2.34546309892807e-07	0.408494903390017	1	0.996	0.00618662801604256
ATP6V0C	2.46086094259993e-07	-0.362456097483379	0.74	0.895	0.00649101290829584
RPL14	2.64975129313193e-07	-0.34204685209253	0.958	0.994	0.0069892489858941
NDNF	2.70759039167745e-07	0.53131238164642	0.802	0.615	0.0071418111761276
FAM189A2	2.80498688571764e-07	0.347490136084597	0.604	0.364	0.00739871390845741
SYT8	2.91610347520686e-07	0.399944313400725	0.312	0.124	0.00769180613655314
HBB	3.03644581769069e-07	-1.78054376790063	0.042	0.126	0.00800923313332274
RPS4X	3.91498909566939e-07	-0.380767557233995	0.938	0.973	0.0103265667376472
LENG8	4.00803093519075e-07	0.403362057911386	0.531	0.33	0.0105719831977526
CTD-3252C9.4	4.06868194745604e-07	0.449956831517382	0.354	0.117	0.0107319623728048
BACE2	5.33767104037063e-07	0.337038053230901	0.292	0.098	0.0140791749031856
RPL11	5.35610597888344e-07	-0.352361230675584	0.979	0.996	0.0141278007405009
BLVRB	5.55269428594168e-07	-0.431237133907577	0.51	0.713	0.0146463417180284
SEPW1	5.83487776908768e-07	0.354460835821841	0.958	0.929	0.0153906570915226
SERPINA1	6.59678689644032e-07	0.396276682053758	0.667	0.501	0.0174003447967406
MYL12A	8.02094378589573e-07	-0.331505416154707	0.979	0.991	0.0211568434240572
SAP18	8.0792610214456e-07	-0.345426734167944	0.51	0.76	0.0213106667962671
SLC25A3	8.55834319546427e-07	-0.325298936023088	0.792	0.879	0.0225743418466761
MT-CYB	8.60679534318749e-07	0.401661020134212	1	0.994	0.0227021440767257
ANXA2	8.76591959550974e-07	-0.31996257498246	1	0.999	0.023121866117076
MGST3	8.94659335312021e-07	-0.340866051486426	0.74	0.874	0.0235984292875252
CTNNBIP1	1.07059484255073e-06	-0.39525290950596	0.302	0.51	0.0282390801619607
RPL35	1.17962057330384e-06	-0.310225472552749	0.917	0.985	0.0311148518620354
GADD45B	1.25216442366661e-06	-0.716903163469559	0.594	0.741	0.0330283410030542
MGST1	1.29408964768893e-06	-0.516494080511604	0.573	0.61	0.034134202637091
CFL1	1.30795155550288e-06	-0.2886872443073	0.927	0.993	0.0344998381794995
NDUFV2	1.35570313341079e-06	-0.348642772241468	0.469	0.653	0.0357593815499764
TMC5	1.96484952724614e-06	0.370432527173236	0.552	0.348	0.0518268359801713
RPL9	2.00809440537185e-06	-0.325842677374751	0.917	0.981	0.0529675061304933
WSB1	2.02872429345419e-06	0.404067012995267	0.885	0.883	0.0535116606884412
NGFRAP1	2.19383322376767e-06	-0.409064492565881	0.562	0.764	0.0578667389433198
SOD3	2.22526752743385e-06	-0.461750487489015	0.323	0.477	0.0586958815711227
PLLP	2.26505241674644e-06	-0.387895033797203	0.521	0.692	0.0597452875965209
TXN	2.39199490087623e-06	-0.328409944895634	0.885	0.967	0.0630936495004124
ABI3BP	2.45471363850499e-06	0.487570392687611	0.49	0.311	0.0647479816428462
ATP2B4	2.59634916202535e-06	0.340113909152603	0.615	0.447	0.0684839018467426
ATP1A1	2.64265419900467e-06	-0.340562606059197	0.74	0.88	0.0697052898071462
EIF5A	2.81800787263231e-06	-0.373274002787184	0.271	0.508	0.0743305936564224
KRTCAP2	2.93933017050322e-06	-0.331656614591603	0.656	0.818	0.0775307119073634
GLS	3.05388103737502e-06	0.404007052091791	0.635	0.401	0.0805522201228408
MT-ND1	3.33225020636292e-06	0.368925122143315	1	0.988	0.0878947636932349
EEF1A1	3.60440913268064e-06	-0.341991207222913	1	1	0.0950734996927172
PDGFA	3.62880902682649e-06	0.32820003243137	0.552	0.316	0.0957170957006023
PMEPA1	3.7207388671259e-06	0.335292769252337	0.385	0.206	0.0981419290981799
RAC1	3.72610872589919e-06	-0.28186124267602	0.906	0.953	0.098283569863043
CRIP1	3.86975857718282e-06	0.412175268121557	0.969	0.927	0.102072621990351
PDZK1IP1	4.30272808710311e-06	-0.386622020306684	0.198	0.372	0.113493058753519
AK1	4.33486534606014e-06	-0.403079010822843	0.469	0.621	0.114340743233028
ISG20	4.53604001293937e-06	-0.39257188911292	0.229	0.464	0.119647127421302
KHDRBS2	4.89509389848411e-06	0.459370218130639	0.604	0.342	0.129117891760315
GGT1	4.94683884524403e-06	-0.436860294048011	0.458	0.647	0.130482768221002
SPINT2	5.015877282126e-06	-0.330687145979229	0.76	0.904	0.132303795070637
SKIL	5.15416555524736e-06	0.356926928317034	0.417	0.227	0.13595142485076
TACC2	5.30886225416347e-06	-0.384093573953326	0.427	0.634	0.14003185967807
CLIC1	5.62962516146864e-06	-0.304653085926057	0.885	0.935	0.148492622884058
RPS5	5.78562669150003e-06	-0.339317188753444	0.885	0.964	0.152607475241696
SPARC	6.10223997466327e-06	0.519898919971665	0.625	0.342	0.160958783811693
CD9	6.13895921074949e-06	-0.308467500809869	0.948	0.994	0.161927327101939
SUMO2	6.17140406769021e-06	-0.285988172152108	0.865	0.935	0.162783125093465
FOLR1	6.22367962660879e-06	-0.40469536030616	0.708	0.874	0.16416199751106
CEBPD	6.45025428813233e-06	-0.470108942288853	0.542	0.649	0.170138357358066
NCKAP5	6.80373449555488e-06	0.417866006718844	0.708	0.575	0.179462104789251
KLK11	7.83293687818435e-06	-0.443101787982344	0.281	0.44	0.206609376035869
ATRAID	8.23111298062561e-06	-0.328123042010292	0.219	0.433	0.217112067089962
CHCHD2	8.24316738983645e-06	-0.291385705020095	0.833	0.951	0.217430026241716
CKB	8.83759863035947e-06	-0.375859251726492	0.698	0.809	0.233109339072992
KCNQ1OT1	8.83936995640244e-06	0.367876079660146	0.312	0.151	0.233156061340027
RPS23	9.82083434455514e-06	-0.316721342260818	0.969	0.993	0.259044147506331
BCAT1	1.0047205190377e-05	0.285705532470871	0.312	0.148	0.265015131306574
CYB5R3	1.06460679105637e-05	-0.343486913620598	0.417	0.643	0.280811333276939
ELF3	1.14431226070967e-05	-0.611609157398521	0.438	0.566	0.301835245007389
GTF2I	1.25420046636087e-05	0.32689126885421	0.656	0.521	0.330820457012007
PFN1	1.36677784380649e-05	-0.283430623594423	0.938	0.985	0.360514991860837
MYEF2	1.43320197852501e-05	0.252633979824915	0.292	0.113	0.378035685875541
HSP90B1	1.47928365467995e-05	0.283528885522892	0.781	0.739	0.39019064959493
RPL6	1.53189882687172e-05	-0.290496793075436	0.958	0.976	0.404068953563955
MYO1B	1.56885362091283e-05	0.335897238565591	0.885	0.759	0.413816519588176
VAPA	1.5915647080988e-05	-0.283933289054694	0.729	0.864	0.41980702305522
RPS26	1.65203602209444e-05	-0.339010803642227	0.948	0.978	0.435757541547851
ADI1	1.68975378241732e-05	-0.339386915251285	0.312	0.523	0.445706355188217
RPL32	1.7630659477547e-05	-0.30514968408165	0.969	0.993	0.465043905039258
AP000769.1	1.91578508331856e-05	0.435126272490891	0.312	0.176	0.505326631426938
SFTPC	2.06593067332194e-05	-0.835289113339493	0.75	0.841	0.544930533702129
ERLEC1	2.1020964121569e-05	-0.326148353279577	0.26	0.471	0.554469970634625
GNB2	2.18403639916084e-05	-0.300927299201801	0.594	0.742	0.576083281006654
RPS14	2.21157250881734e-05	-0.311856369733992	0.979	0.996	0.583346480650749
EIF3K	2.2334709379788e-05	-0.26372388398353	0.656	0.819	0.589122629310669
CPNE3	2.31238560955664e-05	-0.305206628821176	0.26	0.479	0.609937952232754
GABARAP	2.4388703607478e-05	-0.276917878163287	0.875	0.947	0.643300835054446
HLA-B	2.54266364731592e-05	-0.335838792868503	0.958	0.988	0.670678390252519
TMEM109	2.70263590917741e-05	-0.302497158236922	0.25	0.47	0.712874273763725
RPS18	2.73141371125976e-05	-0.305405222418088	0.99	0.99	0.720464994618987
MRPL14	2.91443881827528e-05	-0.314547977290182	0.635	0.803	0.76874152709647
SUSD2	2.94588249344841e-05	-0.33406126226727	0.771	0.884	0.777035425296888
BCAT2	3.00205694521711e-05	-0.259721991573934	0.062	0.265	0.791852560439917
NDUFS5	3.24009113997768e-05	-0.27798387159639	0.688	0.858	0.854638839991912
RAN	3.33914161884881e-05	-0.281968276092094	0.708	0.801	0.880765384803752
SERPINB1	3.37619803921875e-05	-0.426024568172713	0.521	0.587	0.890539756804729
ICAM1	3.6275364222787e-05	-0.494284386133028	0.812	0.85	0.956835282104452
RPL5	3.64139405596891e-05	-0.292836231041456	0.896	0.978	0.96049051014292
LMO7	3.85380067979661e-05	0.260606944211388	0.969	0.97	1
GABARAPL2	3.94797376221764e-05	-0.300927299201801	0.469	0.63	1
MT-ATP6	4.00931462474352e-05	0.33949810805747	1	0.99	1
SLC40A1	4.23517188443695e-05	0.361129294288113	0.562	0.45	1
PPP1R11	4.27067658407944e-05	-0.261566225321221	0.073	0.27	1
RNASE4	4.37519647505163e-05	-0.264559655030927	0.135	0.336	1
NRP2	4.41592386029102e-05	0.338548464565626	0.323	0.144	1
TPPP3	4.77887767044011e-05	0.316587518665326	0.146	0.027	1
MMP24-AS1	4.90351971030448e-05	-0.334967345441793	0.292	0.517	1
CAV1	5.48239210640307e-05	-0.295885481458087	0.969	0.997	1
EPCAM	5.58102772659365e-05	-0.31220213466878	0.635	0.815	1
MT-ND5	5.59367530776004e-05	0.312230935680266	1	0.987	1
HNRNPA3	5.74111194405389e-05	0.297265650854577	0.656	0.452	1
CYB5A	5.88170767595999e-05	-0.278659623395953	0.885	0.96	1
PLP2	5.97833036519627e-05	-0.313589180448916	0.427	0.65	1
KRT7	6.31520744792474e-05	-0.347188136934901	0.969	0.969	1
EIF3L	6.63683814840458e-05	-0.28204638705657	0.177	0.376	1
TSC22D3	6.80889833257448e-05	-0.3629158827061	0.51	0.639	1
RPS3	7.03285602401985e-05	-0.28343504044045	0.979	0.991	1
EFNA1	7.04553839067246e-05	-0.342576717322168	0.646	0.818	1
CLDN7	7.15527158728584e-05	-0.33339498082042	0.677	0.79	1
EPDR1	7.39941455610731e-05	-0.251990925513869	0.104	0.289	1
EEF1G	7.41625092393705e-05	-0.269794094560539	0.604	0.736	1
SDPR	7.86464153926724e-05	-0.349802212725071	0.5	0.656	1
PARK7	7.93459340247201e-05	-0.27811262143563	0.427	0.639	1
SERPING1	8.12888841214178e-05	-0.341800640285699	0.312	0.542	1
BAG3	8.16477287200655e-05	0.351915708546188	0.25	0.209	1
CNBP	8.51203925117849e-05	-0.264717695331532	0.708	0.813	1
MYL12B	8.95296618268675e-05	-0.262248657957486	0.969	0.991	1
YWHAH	9.29402043684249e-05	-0.32717265472018	0.5	0.619	1
TALDO1	9.37122649169057e-05	-0.315938088407929	0.469	0.594	1
ACTG1	9.4882337019129e-05	-0.270595226029293	1	0.999	1
RPL15	0.000105045647325762	-0.258260346493403	0.969	0.991	1
DCXR	0.000106435397182823	-0.332604999161147	0.24	0.43	1
WDR83OS	0.000108973162940609	-0.264299712216882	0.646	0.813	1
TGFBR2	0.000111730482188521	0.29576619085174	0.74	0.671	1
SFTPD	0.000111919276476446	-0.42497994787178	0.344	0.449	1
RAB32	0.000112043243651006	-0.30284631725378	0.333	0.439	1
TRAPPC1	0.000113529140542008	-0.312123874964745	0.438	0.649	1
LPIN2	0.000118127625314584	-0.27425905211964	0.24	0.418	1
TMEM14B	0.000133185418132134	-0.292248743745553	0.25	0.428	1
WDR6	0.000135142193986036	0.251551142686083	0.385	0.252	1
HPCAL1	0.000139095790205431	-0.306258458024716	0.594	0.756	1
LBH	0.00013919573864999	0.344975175496593	0.427	0.241	1
PDLIM2	0.000140199996903935	-0.310569067706722	0.521	0.661	1
PABPN1	0.000143232096218073	0.251481526618666	0.406	0.256	1
CST6	0.000145790447280963	0.3904931718796	0.552	0.505	1
ANXA3	0.000150109314061134	-0.281827795987494	0.812	0.905	1
GNB2L1	0.000152021633576519	-0.256772473237185	0.938	0.97	1
COX6C	0.000157612090790046	-0.264091273498381	0.844	0.932	1
RPL7A	0.000161706946318969	-0.252400258307141	0.969	0.994	1
PLA2G10	0.000164131744095715	-0.32400675114541	0.24	0.394	1
TMEM147	0.000165855447772714	-0.257304037092609	0.229	0.409	1
ARHGDIA	0.000172899499860343	-0.274609990884428	0.385	0.536	1
NDUFA4	0.000177593037239669	-0.257334264097417	0.875	0.944	1
RNF213	0.000178493269239982	0.32815139548187	0.583	0.483	1
EMC4	0.000179075762342274	-0.26237692662221	0.26	0.456	1
PNPLA2	0.000187855095974606	-0.293512992762574	0.51	0.719	1
HLA-C	0.000199434345789129	-0.256063793161578	0.979	0.997	1
HEBP1	0.000204812750552898	-0.279725091551199	0.323	0.477	1
FOS	0.00020733803789839	0.526704974440665	0.938	0.797	1
XIST	0.000208436812888312	-0.342726851397101	0.073	0.354	1
PIEZO1	0.00022137188080151	0.273319009715604	0.448	0.271	1
PTGS2	0.000225887594408049	0.484587027715965	0.51	0.27	1
MPC1	0.000227384210247179	-0.280945484519934	0.281	0.459	1
NDUFB7	0.00024007798412697	-0.29201723134525	0.406	0.596	1
CBR1	0.000253656800349025	-0.302408780954245	0.281	0.44	1
PSMB6	0.000258040060064266	-0.281692802384317	0.375	0.547	1
SHROOM3	0.000262443094117213	0.306079855640425	0.594	0.523	1
MALL	0.000275055855836744	-0.313155712449476	0.354	0.486	1
CRIP2	0.000281888397560603	0.312966702725431	0.729	0.646	1
GOLGA8A	0.000284493382749725	0.273069111574958	0.458	0.292	1
MBNL1	0.000285013601896871	0.311587747964652	0.646	0.554	1
PTMA	0.000286446985008671	-0.252748942943775	0.958	0.982	1
PSME1	0.000304893203188295	-0.2522774760613	0.594	0.799	1
SELK	0.000317099353764021	-0.266278163788627	0.271	0.436	1
FAM127B	0.000319281329659464	-0.254996819324587	0.25	0.452	1
TINAGL1	0.000323176264839873	0.288156550990529	0.406	0.335	1
RCAN1	0.000332913106452642	0.32953340314115	0.365	0.233	1
NDUFS8	0.000352638332832069	-0.283437784071454	0.385	0.557	1
CYBRD1	0.000365243822820971	-0.302805234026002	0.302	0.556	1
IER3IP1	0.000375017767589997	-0.252095691985471	0.198	0.391	1
RPS27L	0.00039285451599799	0.256433170283391	0.812	0.738	1
CITED2	0.00041248920192563	-0.552184949626056	0.26	0.452	1
UXS1	0.000414547821159712	-0.251786196267582	0.229	0.446	1
ZRANB2	0.000423667500306366	0.276388065833022	0.49	0.37	1
ABCA8	0.00043511343861454	0.270545790208794	0.479	0.307	1
RER1	0.000475922443890084	-0.250098947159669	0.26	0.449	1
CRYAB	0.0004865819719129	-0.328935719828282	0.135	0.327	1
EGLN2	0.000493597552606202	-0.253622572003823	0.208	0.412	1
PSMD8	0.00050776136379561	-0.253013943505904	0.302	0.474	1
PRDX6	0.000507863561270167	-0.260857836331567	0.677	0.785	1
TSTD1	0.000524472523074722	-0.3053036738016	0.458	0.637	1
AQP4	0.00055625254322921	0.316425438892859	0.823	0.816	1
RNF144B	0.000557162631285702	0.260184822994559	0.396	0.244	1
COL4A1	0.00057269556813029	0.337968004930848	0.552	0.421	1
RHOBTB3	0.000598216036210586	-0.285574590112216	0.333	0.481	1
COMT	0.000615640520622203	-0.269658992896332	0.5	0.664	1
CCND1	0.000620497881234249	0.326693883144056	0.615	0.479	1
HSD17B4	0.000632679422723212	-0.251786196267582	0.26	0.422	1
AC008268.1	0.000693683862164895	-0.260145914643176	0.094	0.21	1
ITGAV	0.000755176079138622	0.256629734344251	0.385	0.199	1
PERP	0.000764226481842058	-0.265784945529554	0.562	0.68	1
WBP2	0.000849311105287094	-0.26365590440457	0.375	0.541	1
TRAM1	0.000861849753236904	0.280218923619503	0.792	0.699	1
HSPA1A	0.000863211461499175	0.501346879811447	0.677	0.662	1
PDPN	0.000876665160407848	-0.288657206609987	0.417	0.514	1
AGR3	0.000943316116154338	0.342086679908124	0.583	0.524	1
SBDS	0.000971307268724638	-0.259793283608416	0.583	0.716	1
SESN1	0.000975094848605549	0.274266531471595	0.51	0.326	1
MIR222HG	0.00098914418658531	0.26268922147486	0.198	0.098	1
DUT	0.00109813924551263	-0.250907028011723	0.229	0.416	1
BTG2	0.00113251182037926	-0.365430825326158	0.344	0.51	1
PPA1	0.00116648406357326	-0.250570657328061	0.635	0.745	1
SRRM2	0.00117248342566793	0.253511600554087	0.646	0.57	1
SOCS3	0.00129514634928874	-0.316122273416873	0.104	0.178	1
IFNGR1	0.00143297896532199	-0.25926718497858	0.396	0.575	1
TNFRSF12A	0.00157442682939808	-0.301438154896181	0.719	0.813	1
IFI27	0.00160918925555891	-0.366656706012534	0.719	0.73	1
TAPBP	0.00195486962071706	0.250172223702129	0.615	0.443	1
HSPH1	0.00201301808683455	0.386823743662895	0.312	0.212	1
CCL2	0.0021065896005349	-1.42011909228665	0.135	0.119	1
NDUFA6	0.00210720424781828	-0.251620372537826	0.312	0.504	1
PRSS23	0.00212302002722155	0.296160573100887	0.312	0.141	1
NAMPT	0.00216350850942116	-0.268062285582129	0.271	0.387	1
TUBA1A	0.00217295240011384	-0.279046764427427	0.5	0.633	1
HSP90AA1	0.00244425365344986	0.260087717592281	0.969	0.948	1
WNK1	0.00271770389744759	0.263329918926047	0.521	0.407	1
SOD2	0.00276222099550403	-0.311398599069097	0.427	0.421	1
CYR61	0.00289686934063493	0.358762345662168	0.74	0.653	1
PIM3	0.00300449949582912	-0.275982695177805	0.406	0.548	1
SRSF7	0.00318146929786983	0.286986196824845	0.594	0.572	1
PEG10	0.00368698760524155	-0.289419692350322	0.208	0.347	1
ID1	0.00404598377701398	-0.317629148819733	0.615	0.741	1
COL8A1	0.00439436203914464	0.265739672075987	0.667	0.656	1
IRF1	0.00495799972196805	-0.334507384990282	0.198	0.256	1
GGTLC1	0.00500236341790183	-0.300435294271827	0.417	0.576	1
CTSE	0.00511358751646721	0.268167232688165	0.594	0.446	1
IFI6	0.00513233452684215	-0.30817977171589	0.406	0.487	1
EDN1	0.00538512985857751	-0.310247630210021	0.281	0.416	1
ANOS1	0.00609049038219589	0.263458317824605	0.625	0.628	1
CXCL2	0.0067628626016308	-0.691468296882601	0.333	0.308	1
DNAJB1	0.0104742225484731	0.316750607094563	0.615	0.599	1
ANKRD1	0.0105466585347873	0.707406763458138	0.458	0.221	1
EGR1	0.0107653881207289	0.394342819528807	0.406	0.259	1
JUND	0.0127742034772068	0.255367575014072	0.688	0.572	1
UPK3B	0.013416046220293	-0.255226069243575	0.677	0.778	1
FHL1	0.0147319264703011	0.302826740738323	0.375	0.222	1
IL18	0.0153934226364688	0.250024937451034	0.583	0.39	1
IER3	0.0178817795395894	-0.31065427450924	0.198	0.253	1
SCGB1A1	0.0214162807192474	0.607060323216171	0.688	0.209	1
FOSB	0.0222450658472451	0.44839369704555	0.583	0.366	1
SFTPA1	0.0284374967938931	-0.489214193942346	0.292	0.221	1
TAGLN	0.0381130226096826	0.386037726454157	0.448	0.281	1
RTKN2	0.0417324978234682	0.252705750589125	0.885	0.759	1
SFN	0.0418152822854	0.354937324040192	0.344	0.348	1
SFTPA2	0.0489149615507519	-0.467810302344206	0.198	0.136	1
GDF15	0.0943144025922812	0.368051733238284	0.271	0.204	1
MT2A	0.179830503750141	-0.285326358759322	0.75	0.717	1
MT1F	0.193824974981781	0.263084100206659	0.146	0.076	1
SCGB3A2	0.533071664138881	-0.323510487706921	0.219	0.083	1
