## Supplementary material for "Single-cell RNA-sequencing reveals profibrotic roles of distinct epithelial and mesenchymal lineages in pulmonary fibrosis": AT2_ipf_vs_non_.csv

	p_val	avg_logFC	pct.1	pct.2	p_val_adj
CRIP1	0	0.993900557	0.704	0.229	0
SEPW1	0	0.857969752	0.978	0.795	0
S100A10	0	0.834165075	0.985	0.708	0
MT-ND3	0	0.808393016	0.943	0.991	0
MT-ND4	0	0.76214017	0.94	0.988	0
RPS27L	0	0.74095141	0.879	0.584	0
TAGLN2	0	0.651807473	0.926	0.783	0
NPC2	0	0.583752444	1	1	0
SERF2	0	0.53601767	0.995	0.966	0
TMSB4X	0	0.524634338	0.999	0.992	0
TMSB10	0	0.509038786	0.993	0.95	0
C4orf48	0	0.46935775	0.432	0.087	0
MGST1	0	-0.564568014	0.933	0.968	0
CRTAC1	0	-0.581682658	0.227	0.667	0
FMO5	0	-0.71852056	0.235	0.637	0
CEBPD	0	-0.725681784	0.819	0.951	0
TACC2	0	-0.835649761	0.471	0.797	0
PLA2G1B	0	-0.858875937	0.499	0.806	0
SLPI	0	-1.221306884	0.987	0.998	0
PGC	0	-1.482584369	0.803	0.899	0
PEBP4	1.13E-305	-0.52290605	0.731	0.9	2.98E-301
TPM1	1.26E-295	0.500164634	0.639	0.331	3.31E-291
JUNB	4.33E-293	-0.613698306	0.647	0.868	1.14E-288
MT-CO3	1.20E-290	0.564284963	0.944	0.991	3.16E-286
CYP51A1	2.56E-289	-0.581354267	0.236	0.61	6.74E-285
SDR16C5	6.21E-284	-0.525772722	0.529	0.822	1.64E-279
SFTPB	2.10E-282	-0.400403176	1	1	5.54E-278
GNAS	4.81E-269	0.457569139	0.853	0.718	1.27E-264
FASN	1.10E-260	-0.547597281	0.67	0.867	2.90E-256
PIGR	4.13E-259	-0.631481091	0.664	0.869	1.09E-254
SERPINA1	1.75E-258	0.77476811	0.992	0.93	4.61E-254
DCXR	2.79E-256	-0.50674075	0.692	0.847	7.36E-252
TPPP3	3.30E-252	0.590425947	0.489	0.156	8.71E-248
SPTSSA	7.50E-252	-0.459782539	0.638	0.867	1.98E-247
TIMP1	1.42E-251	0.523974809	0.459	0.135	3.76E-247
MFSD2A	3.21E-246	-0.502274558	0.558	0.833	8.47E-242
TTN	3.79E-243	-0.618723823	0.366	0.666	1.00E-238
MIF	2.47E-242	0.438012155	0.969	0.92	6.51E-238
NFKBIA	6.77E-238	-0.680015154	0.751	0.897	1.78E-233
GPX1	7.64E-238	0.419615483	0.944	0.872	2.01E-233
TMEM97	3.69E-237	-0.461967425	0.271	0.605	9.73E-233
NR1D1	4.46E-236	-0.533642971	0.051	0.391	1.18E-231
DPYSL2	5.28E-236	0.412360613	0.544	0.296	1.39E-231
FDPS	1.66E-230	-0.481611785	0.364	0.68	4.37E-226
ZNF385B	9.17E-229	-0.441237431	0.425	0.721	2.42E-224
UQCR10	2.42E-227	0.416052674	0.956	0.877	6.37E-223
ATP5E	1.06E-226	0.371987812	0.987	0.935	2.81E-222
TMEM245	7.80E-226	-0.448336502	0.314	0.626	2.06E-221
JUND	2.85E-223	0.531778793	0.792	0.665	7.51E-219
FADS1	1.50E-222	-0.455927136	0.207	0.52	3.96E-218
SECISBP2L	5.84E-221	-0.478173274	0.461	0.755	1.54E-216
FTL	4.88E-218	0.514746152	1	1	1.29E-213
C14orf1	2.83E-216	-0.43526403	0.411	0.691	7.46E-212
SELENBP1	5.79E-214	-0.401964913	0.794	0.906	1.53E-209
S100A14	2.54E-213	-0.455626731	0.788	0.889	6.70E-209
BLVRB	4.78E-212	-0.400451193	0.619	0.824	1.26E-207
SEPP1	2.51E-211	-0.412645423	0.838	0.929	6.62E-207
POLR2L	7.22E-211	0.36500879	0.953	0.897	1.90E-206
HOPX	2.51E-209	-0.485532342	0.953	0.975	6.62E-205
RBM3	6.98E-208	-0.430288542	0.599	0.809	1.84E-203
SLC27A3	9.44E-207	-0.441978645	0.169	0.516	2.49E-202
ELF3	1.19E-205	-0.634565539	0.555	0.76	3.14E-201
ROMO1	3.15E-203	0.377958608	0.798	0.684	8.31E-199
DUOXA1	1.08E-201	-0.399327256	0.31	0.634	2.86E-197
ACAT2	3.46E-201	-0.416075045	0.193	0.507	9.12E-197
TMA7	3.48E-200	0.340584342	0.954	0.894	9.17E-196
MT-ATP6	2.57E-199	0.45834787	0.942	0.992	6.77E-195
CD63	1.40E-198	0.349040883	0.965	0.988	3.70E-194
CLDN4	3.84E-198	-0.511284545	0.606	0.801	1.01E-193
FABP5	1.55E-197	-0.607430927	0.83	0.917	4.09E-193
CRIP2	9.71E-197	0.358255377	0.322	0.069	2.56E-192
ATP1A1	1.05E-196	-0.399923818	0.792	0.914	2.77E-192
HSD17B6	5.98E-193	-0.426291242	0.365	0.653	1.58E-188
ZFP36	8.40E-192	-0.55467166	0.826	0.928	2.22E-187
AKAP13	1.22E-190	-0.43581607	0.7	0.875	3.21E-186
SOD3	3.54E-188	-0.535836281	0.598	0.776	9.33E-184
MT-ND2	3.09E-187	0.45922001	0.939	0.988	8.14E-183
PEBP1	3.39E-184	-0.359317863	0.843	0.923	8.94E-180
IER2	1.04E-180	-0.534188388	0.512	0.797	2.75E-176
GLTSCR2	1.48E-179	-0.366274477	0.534	0.779	3.91E-175
CREG1	5.95E-177	-0.375203226	0.281	0.573	1.57E-172
BTG2	4.37E-174	-0.511351428	0.356	0.604	1.15E-169
LIMCH1	2.76E-172	-0.37433333	0.405	0.678	7.28E-168
MID1IP1	5.62E-170	-0.471740542	0.634	0.799	1.48E-165
HMGN3	6.61E-170	0.332709287	0.893	0.841	1.74E-165
TMEM213	1.06E-169	0.290089051	0.245	0.038	2.79E-165
NUDT16	2.15E-169	-0.370379366	0.251	0.54	5.66E-165
IFITM3	1.22E-167	0.387373996	0.979	0.948	3.23E-163
GSN	8.01E-166	0.402410066	0.503	0.229	2.11E-161
UQCRQ	3.41E-164	0.32035044	0.919	0.858	8.99E-160
LDLR	4.61E-164	-0.439867209	0.512	0.772	1.22E-159
HSBP1	4.70E-164	0.335908914	0.67	0.498	1.24E-159
UQCR11	1.21E-159	0.295961589	0.918	0.85	3.19E-155
LY6E	2.76E-157	0.397660065	0.61	0.344	7.27E-153
PKM	6.42E-156	0.329549177	0.701	0.537	1.69E-151
HSPA6	1.33E-154	0.693827065	0.258	0.031	3.50E-150
MCCC1	9.89E-153	-0.320397344	0.23	0.507	2.61E-148
WFDC2	2.96E-152	0.431498274	0.899	0.862	7.81E-148
SUSD2	4.14E-152	-0.382773745	0.591	0.799	1.09E-147
PMM1	3.55E-150	-0.35199517	0.484	0.694	9.35E-146
ANXA2	3.61E-149	0.403283826	0.829	0.612	9.53E-145
CD24	6.27E-149	0.493230535	0.357	0.079	1.65E-144
GSTA4	5.08E-147	-0.340599308	0.379	0.636	1.34E-142
PHPT1	1.02E-146	0.328851636	0.74	0.614	2.68E-142
BFAR	1.24E-146	-0.326405086	0.301	0.559	3.27E-142
RPL17	4.78E-146	0.425269017	0.916	0.834	1.26E-141
SPINK5	1.09E-145	0.440335585	0.28	0.133	2.88E-141
MYLK	2.64E-143	-0.338310961	0.027	0.294	6.97E-139
RPS17	2.95E-143	0.312809487	0.909	0.834	7.77E-139
OST4	1.27E-142	0.290192501	0.919	0.862	3.34E-138
MT-CO1	2.01E-142	0.393111609	0.939	0.992	5.30E-138
SFTA2	3.28E-142	-0.297334611	0.981	0.988	8.65E-138
PRDX6	8.58E-141	-0.305541648	0.703	0.859	2.26E-136
ACADL	9.07E-141	-0.306062694	0.218	0.482	2.39E-136
SQLE	6.54E-139	-0.348986835	0.337	0.594	1.73E-134
AGR3	1.96E-138	0.400939678	0.757	0.61	5.17E-134
GAPDH	3.74E-138	0.331079985	0.949	0.915	9.87E-134
TMEM238	1.57E-137	-0.273354266	0.124	0.388	4.13E-133
SLC39A8	1.38E-136	-0.351533208	0.718	0.871	3.64E-132
DUOX1	1.43E-136	-0.346680656	0.538	0.756	3.77E-132
PPDPF	4.79E-136	0.334588521	0.987	0.959	1.26E-131
NCL	1.48E-135	-0.327017014	0.471	0.736	3.90E-131
CMTM8	1.86E-134	-0.287219294	0.269	0.546	4.91E-130
NDUFB2	2.72E-133	0.283673554	0.842	0.769	7.19E-129
MT-CO2	3.11E-133	0.385383175	0.94	0.993	8.19E-129
CALM2	1.47E-131	0.29278398	0.942	0.897	3.88E-127
SNHG7	1.88E-131	-0.390454842	0.437	0.635	4.97E-127
C1orf210	5.43E-131	-0.266430812	0.164	0.427	1.43E-126
RPS6KA2	1.24E-129	-0.293874154	0.325	0.586	3.27E-125
ZBTB16	1.30E-129	-0.261989986	0.061	0.307	3.43E-125
PFN1	3.15E-129	0.274963212	0.971	0.948	8.30E-125
LL22NC03-N95F10.1	2.19E-128	-0.398615569	0.364	0.568	5.77E-124
AES	4.66E-128	0.287653462	0.557	0.38	1.23E-123
SMIM22	5.06E-128	0.307669306	0.621	0.47	1.33E-123
TKT	8.44E-128	-0.306103548	0.698	0.867	2.23E-123
LAMP3	2.44E-127	-0.343525182	0.881	0.95	6.44E-123
USMG5	9.34E-127	0.293462686	0.834	0.754	2.46E-122
EEF2	2.05E-126	-0.300610107	0.943	0.982	5.40E-122
AC007405.6	2.10E-126	-0.290736751	0.294	0.547	5.53E-122
CLDN7	5.01E-126	-0.331356214	0.548	0.764	1.32E-121
POLR2C	3.18E-124	-0.296310888	0.352	0.594	8.39E-120
FCHO2	4.69E-124	-0.280442975	0.207	0.462	1.24E-119
CHPT1	7.29E-124	-0.271310214	0.168	0.414	1.92E-119
MET	8.55E-122	-0.293931072	0.274	0.536	2.26E-117
ATP5I	2.11E-121	0.312892568	0.722	0.595	5.57E-117
SLC25A6	8.43E-121	-0.293789403	0.835	0.923	2.22E-116
C16orf89	1.05E-120	-0.299517748	0.767	0.909	2.76E-116
INSIG1	1.52E-119	-0.372458759	0.402	0.643	4.00E-115
NEAT1	4.86E-118	0.456897115	0.92	0.973	1.28E-113
TFCP2L1	7.38E-118	-0.314185735	0.251	0.485	1.95E-113
ATPIF1	9.90E-118	0.271026699	0.821	0.758	2.61E-113
PNRC1	8.21E-116	-0.397103044	0.653	0.761	2.17E-111
C14orf2	1.19E-115	0.271391335	0.796	0.714	3.13E-111
H3F3B	2.56E-115	-0.289885192	0.964	0.987	6.74E-111
IDI1	4.63E-115	-0.331037629	0.427	0.646	1.22E-110
UBL5	1.06E-114	0.252510973	0.887	0.834	2.78E-110
FDFT1	3.98E-114	-0.304856858	0.461	0.687	1.05E-109
MACROD2	1.68E-113	-0.363706463	0.384	0.616	4.44E-109
HIST1H1E	2.02E-112	-0.265495208	0.067	0.264	5.32E-108
HHIP-AS1	2.92E-111	-0.283342433	0.262	0.492	7.69E-107
MPST	4.31E-110	-0.273728906	0.48	0.693	1.14E-105
MUC1	8.71E-110	0.267625256	0.917	0.976	2.30E-105
ACTB	3.61E-109	0.259853413	0.999	0.997	9.52E-105
DHCR7	8.98E-108	-0.26144984	0.2	0.432	2.37E-103
PIM3	8.36E-107	-0.303612287	0.429	0.649	2.20E-102
EBPL	9.60E-107	-0.257139097	0.362	0.609	2.53E-102
F3	1.31E-106	-0.368743051	0.478	0.71	3.45E-102
PIP5K1B	1.87E-106	-0.256743137	0.271	0.506	4.93E-102
SH3BGRL3	3.46E-106	0.278741966	0.722	0.51	9.12E-102
SPTBN1	3.79E-105	-0.327032315	0.413	0.618	1.00E-100
NDUFB9	2.85E-104	-0.263310823	0.5	0.721	7.51E-100
FLRT3	5.39E-104	-0.392108057	0.416	0.592	1.42E-99
TUBA1C	5.65E-104	-0.289880575	0.355	0.617	1.49E-99
P3H2	7.62E-104	-0.270245544	0.354	0.603	2.01E-99
TXNIP	2.10E-103	-0.450512466	0.543	0.635	5.53E-99
RPL13A	2.85E-103	0.280966625	0.974	0.938	7.50E-99
JUN	4.67E-103	-0.425373722	0.824	0.901	1.23E-98
EBP	7.72E-103	-0.257788368	0.251	0.491	2.04E-98
KLF13	1.87E-102	-0.259242983	0.224	0.449	4.95E-98
ALKBH7	3.16E-100	-0.261801331	0.424	0.645	8.34E-96
PHB2	1.06E-99	-0.251619241	0.368	0.614	2.80E-95
AK1	8.86E-99	-0.284042411	0.855	0.895	2.34E-94
CTSD	1.25E-98	0.262290721	0.807	0.744	3.30E-94
SDC4	1.96E-97	-0.335660724	0.787	0.898	5.18E-93
MT-ND1	9.91E-95	0.304880675	0.941	0.99	2.61E-90
CYSTM1	4.38E-93	0.252660428	0.73	0.674	1.16E-88
HSPA8	2.98E-91	-0.280035636	0.733	0.868	7.87E-87
JAK1	3.01E-91	-0.267187359	0.477	0.668	7.95E-87
ALDH2	3.49E-91	-0.25835568	0.624	0.795	9.19E-87
EFNA1	4.13E-91	-0.293757989	0.412	0.627	1.09E-86
PTPN13	6.31E-91	-0.286678302	0.509	0.699	1.66E-86
PIGA	1.25E-90	-0.257255747	0.223	0.435	3.29E-86
RGS16	6.85E-90	-0.33687926	0.309	0.488	1.81E-85
TFPI	7.12E-90	-0.369298255	0.588	0.739	1.88E-85
SERPIND1	7.95E-90	0.300092343	0.2	0.047	2.10E-85
PPP1R10	3.86E-89	-0.254759384	0.172	0.384	1.02E-84
RASD1	4.30E-88	-0.300187646	0.123	0.315	1.13E-83
EMP2	4.90E-88	-0.288422171	0.616	0.8	1.29E-83
LPL	2.25E-87	-0.293882007	0.232	0.451	5.92E-83
DYNLL1	2.44E-87	0.258463525	0.712	0.558	6.43E-83
RHOBTB2	2.90E-86	-0.259874212	0.473	0.676	7.66E-82
AQP1	5.37E-86	0.36492893	0.706	0.672	1.42E-81
ROS1	2.34E-84	-0.289971988	0.429	0.626	6.17E-80
AGPAT2	1.09E-83	-0.265442684	0.61	0.779	2.87E-79
ATP1B1	1.43E-83	-0.259221595	0.708	0.874	3.78E-79
SLC25A5	5.91E-83	-0.25268779	0.897	0.948	1.56E-78
DUSP1	7.57E-83	-0.379539467	0.812	0.848	2.00E-78
RPL41	4.03E-82	0.266269013	0.991	0.972	1.06E-77
HLA-DRA	9.36E-81	0.259777681	0.976	0.912	2.47E-76
CSF3R	1.95E-80	-0.257015005	0.578	0.769	5.14E-76
CTSE	6.11E-80	0.292786895	0.396	0.206	1.61E-75
SFTPC	1.00E-79	-0.25620189	0.995	0.999	2.65E-75
ID4	2.17E-78	-0.292656663	0.3	0.497	5.72E-74
SCGB1A1	9.15E-76	0.942067831	0.678	0.147	2.41E-71
STAT3	1.09E-75	-0.259022843	0.528	0.725	2.87E-71
CEACAM6	2.80E-74	0.453828181	0.4	0.249	7.39E-70
CXCL2	2.84E-74	-0.668384956	0.465	0.664	7.49E-70
NFKBIZ	1.83E-73	-0.375689285	0.413	0.588	4.84E-69
IFITM2	1.05E-72	0.269599642	0.901	0.807	2.77E-68
PPP1R15A	2.84E-72	-0.30423004	0.393	0.572	7.49E-68
RPL39	6.83E-72	0.266441929	0.994	0.963	1.80E-67
HMGCS1	3.61E-71	-0.315976076	0.353	0.6	9.52E-67
MSMO1	3.79E-70	-0.282427033	0.572	0.756	9.99E-66
CLDN18	1.78E-69	-0.307139638	0.708	0.828	4.70E-65
ADIRF	1.86E-69	-0.289875169	0.377	0.558	4.91E-65
GADD45B	2.18E-69	-0.357899834	0.5	0.669	5.75E-65
BMP1	6.88E-69	-0.272941267	0.22	0.422	1.81E-64
SLC6A14	8.12E-69	-0.326294676	0.36	0.537	2.14E-64
MALAT1	2.20E-67	-0.402467665	0.933	0.99	5.80E-63
GPRC5A	2.92E-66	-0.293598426	0.593	0.74	7.71E-62
HSPA1B	2.67E-63	-0.477031938	0.527	0.509	7.03E-59
FOS	1.45E-61	-0.343650547	0.868	0.884	3.82E-57
AP000769.1	1.37E-59	0.321339975	0.307	0.248	3.61E-55
VIM	2.86E-58	0.276059652	0.592	0.363	7.53E-54
AZGP1	1.62E-56	-0.344325198	0.101	0.249	4.27E-52
TNFRSF12A	3.01E-56	-0.285018836	0.271	0.442	7.93E-52
NAMPT	2.10E-53	-0.250219497	0.342	0.535	5.54E-49
HSPB1	4.98E-50	0.289839434	0.929	0.806	1.31E-45
RRAD	3.44E-49	0.31223073	0.344	0.203	9.07E-45
HSPA5	1.01E-48	-0.291793453	0.567	0.659	2.66E-44
DUSP6	2.59E-48	0.344396002	0.634	0.437	6.84E-44
PEG10	1.77E-47	-0.297100203	0.327	0.439	4.66E-43
GEM	3.11E-45	-0.276036429	0.225	0.311	8.21E-41
ID1	4.47E-44	-0.296838091	0.463	0.575	1.18E-39
ATF3	1.51E-43	-0.310058429	0.402	0.515	3.99E-39
CHI3L1	3.89E-41	0.32142837	0.439	0.342	1.02E-36
LCN2	2.66E-40	0.288582116	0.411	0.207	7.01E-36
RND1	7.39E-40	-0.270950212	0.204	0.322	1.95E-35
KRT7	4.29E-39	-0.263666367	0.611	0.64	1.13E-34
ID3	1.20E-37	-0.265345762	0.353	0.453	3.17E-33
AREG	3.83E-27	0.308890243	0.64	0.528	1.01E-22
GDF15	1.32E-26	0.313984589	0.602	0.352	3.48E-22
NNMT	6.75E-26	0.259884433	0.662	0.417	1.78E-21
HP	1.33E-25	-0.317436697	0.097	0.192	3.50E-21
XAGE2	3.85E-20	0.430370635	0.128	0.037	1.02E-15
SCGB3A2	8.61E-18	0.348229278	0.67	0.607	2.27E-13
FGG	9.70E-13	0.407666499	0.192	0.132	2.56E-08
