## Supplementary material for "Single-cell RNA-sequencing reveals profibrotic roles of distinct epithelial and mesenchymal lineages in pulmonary fibrosis": B_Cells_ipf_vs_non_.csv

	p_val	avg_logFC	pct.1	pct.2	p_val_adj
RPL17	4.31853810675707e-80	-0.811620048932516	0.973	0.996	1.13910079641931e-75
SFTPC	4.10802154530562e-78	-1.49152945059621	0.485	0.736	1.08357284300526e-73
RPL37A	1.71900947198676e-61	-0.572815475018848	0.993	1	4.53423128425947e-57
RPS27	6.10211201043967e-60	-0.633816779220242	0.998	1	1.60955408499367e-55
RPL37	8.09058117407782e-55	-0.53117489863899	1	1	2.13405259628651e-50
RPS29	6.04587670197225e-47	-0.610170387248896	0.985	1	1.59472089767922e-42
RPL36	6.14429122930813e-47	-0.464822395132974	0.996	1	1.62067969755461e-42
RPS21	2.40730985849736e-44	-0.48110770874914	1	1	6.34976121375849e-40
CORO1B	4.01387357238486e-42	0.628941502385616	0.618	0.239	1.05873943218796e-37
HLA-DRB5	1.03628181506074e-41	0.842000973410997	0.904	0.673	2.73340054358572e-37
SCGB1A1	2.3192878243896e-41	0.976670356209514	0.556	0.179	6.11758549439246e-37
RPL34	5.48859846800174e-41	-0.467354278725121	0.996	1	1.44772761790482e-36
RPL36A	1.59890065883011e-39	-0.623687379522167	0.587	0.868	4.21742026779619e-35
RPL39	2.15600804508379e-34	-0.47350641041277	1	1	5.68690242051751e-30
RPS28	7.35305022762376e-34	-0.416097307847683	0.998	1	1.93951405854032e-29
SCGB3A1	9.87724695156158e-33	0.775100093158033	0.676	0.239	2.6053214284134e-28
RPS26	8.17870008061945e-32	-0.576193132493706	0.98	1	2.15729572026499e-27
MT-ND3	3.80292918674977e-31	-0.495225113336886	0.998	1	1.00309863158899e-26
RPL23A	1.79363579310317e-28	-0.352163159341294	1	1	4.73107313146823e-24
RPS19	2.66365767908439e-27	-0.346429466312754	1	1	7.02592986012089e-23
HSP90AA1	5.38123334738449e-27	0.517421766420299	0.982	0.917	1.41940792003961e-22
RPL35A	2.15819027445955e-26	-0.349134571988573	0.998	1	5.69265848694195e-22
RPL38	3.02376662896633e-26	-0.365543495363294	0.984	0.991	7.9757892372245e-22
TIMP1	4.32254314237766e-26	0.819872878492137	0.567	0.324	1.14015720466496e-21
IFI44L	9.65385957196937e-24	-0.361015925852877	0.04	0.271	2.54639853929836e-19
RPS23	1.06704107892358e-23	-0.321716663699915	1	1	2.81453425387673e-19
RPL26	1.39976859016947e-22	-0.299510950029675	1	1	3.69216961029001e-18
RPL35	5.18704963107004e-22	-0.297606561460726	0.998	1	1.36818808118734e-17
RPL22	1.74879334590245e-21	-0.2838127931917	0.996	1	4.6127922084869e-17
PCBP2	2.73831696841264e-21	-0.345527923190208	0.867	0.904	7.22285866758203e-17
RPL27	1.21607445789108e-19	-0.286069658086069	0.991	0.998	3.20763959757931e-15
S100A10	3.89627073214378e-19	0.616906931600633	0.927	0.868	1.02771933101756e-14
KLF6	6.88466890355741e-19	0.4687385190447	0.964	0.893	1.81596911669134e-14
LY6E	5.42768941899726e-18	-0.390390208887502	0.582	0.714	1.43166163804891e-13
RPL32	6.13268835588975e-18	-0.287865552554809	1	1	1.61761920763304e-13
TPT1	8.8654068754896e-18	-0.253022788790684	1	1	2.33842837154789e-13
ACTB	1.23799162484442e-17	0.331155932282388	1	1	3.26545050885212e-13
RPL18A	4.02375881436574e-17	-0.260608569993583	1	1	1.06134686246525e-12
CYBA	7.71585334294993e-17	0.25602719715086	0.995	0.98	2.0352106362699e-12
RPL30	8.48639634400544e-17	-0.265851900645985	1	1	2.23845676365831e-12
RPS25	9.1084670197989e-17	-0.262630704136968	1	1	2.40254034581236e-12
RPS15A	1.55202447220379e-16	-0.272777211774385	1	1	4.09377495033193e-12
SFTPA1	2.63666047743179e-16	-0.525664616278712	0.064	0.201	6.95471934132182e-12
MALAT1	2.81008178091269e-16	0.335377679148928	1	1	7.41215271351341e-12
HSP90AB1	2.8394650828671e-16	0.348381799002768	0.973	0.955	7.48965704907855e-12
CST3	1.7474306441542e-15	0.663849844381556	0.796	0.597	4.60919781008553e-11
CD52	2.79314362784838e-15	-0.310584922443649	0.967	0.984	7.36747494717568e-11
RPS18	2.91515185466652e-15	-0.275157404853403	1	1	7.68929604705387e-11
HBB	9.74653673054388e-15	0.339848621804839	0.191	0.036	2.57084399341556e-10
AC090498.1	3.71365848752224e-14	-0.287086006950928	0.998	1	9.79551699253742e-10
FCMR	7.3730978534746e-14	-0.327386614230003	0.602	0.765	1.94480202081099e-09
FOSB	2.8029959737531e-13	0.435137655448725	0.685	0.443	7.39346247996854e-09
CCL2	3.50147681252974e-13	0.627634945813178	0.127	0.04	9.2358453884097e-09
SCGB3A2	4.87422934278952e-13	0.422977354887567	0.205	0.067	1.28567547374759e-08
CYBB	4.96064285309383e-13	0.376758805618516	0.578	0.351	1.30846876536056e-08
CDC42	7.22877854930516e-13	0.284946892385805	0.758	0.562	1.90673491795022e-08
CD83	2.83221451281889e-12	0.448638450118664	0.815	0.794	7.4705322204624e-08
MTRNR2L12	3.48204629291314e-12	-0.265896186065521	0.022	0.114	9.184593506817e-08
CTSB	7.00119938990097e-12	0.42933511974942	0.745	0.591	1.84670636307418e-07
ISG20	1.07656158583913e-11	-0.354290115466719	0.538	0.752	2.83964649496787e-07
DYNLL1	1.54212271570195e-11	0.279429362324802	0.78	0.586	4.06765708720704e-07
GPX1	1.76126964067747e-11	0.355099153315002	0.905	0.83	4.64570093121496e-07
CSTB	2.12141582893252e-11	0.415504469172201	0.829	0.696	5.59565853197531e-07
IGHV1-69-2	3.57199113503563e-11	-1.01673830913786	0.033	0.143	9.42184101688348e-07
NDUFA13	3.61583529454495e-11	0.265971735725463	0.556	0.421	9.5374887564212e-07
RASGEF1B	6.60052549413198e-11	0.326205427122532	0.365	0.197	1.74102060958719e-06
IGSF6	1.34057889897822e-10	0.277992089412721	0.187	0.069	3.53604496183484e-06
RNASE1	3.75286917561865e-10	0.433026043000446	0.278	0.119	9.89894302452932e-06
AHNAK	6.3894737020108e-10	0.33578473140821	0.544	0.38	1.68535147837939e-05
LGALS1	9.66564196962713e-10	0.404992400403418	0.789	0.602	2.54950638232855e-05
IFITM1	1.381972978525e-09	-0.412405674916355	0.48	0.655	3.64523012545538e-05
CCND3	2.28075680013295e-09	-0.25779053723984	0.436	0.633	6.01595221171069e-05
NR4A1	5.19909470250292e-09	0.387948870789314	0.616	0.443	0.00013713652096792
CD63	6.62103005485643e-09	0.279095550524793	0.767	0.662	0.000174642909756948
S100A11	1.49112780925581e-08	0.3742288976563	0.915	0.787	0.000393314782247406
HSPD1	1.72851898627989e-08	0.275178438310128	0.611	0.452	0.000455931453011047
LTB	2.17905254892463e-08	0.311512390752591	0.855	0.787	0.00057476869082985
TNFSF9	2.26042863587814e-08	0.281951757237713	0.255	0.119	0.000596233261285577
HSPA1A	2.44868219108452e-08	0.477251538641889	0.72	0.356	0.000645888901542365
S100A6	4.74430456397043e-08	0.368369891588852	0.942	0.942	0.00125140521483848
HSPE1	7.0370881796416e-08	0.262537284654605	0.747	0.638	0.00185617274914406
ANXA2	7.86337033845871e-08	0.25714261036232	0.838	0.68	0.00207412119417525
MS4A1	3.07160587811803e-07	0.251911761365903	0.929	0.897	0.00810197482471193
AIF1	4.54877646382756e-07	0.363523206835709	0.311	0.148	0.011998307678638
HSPH1	8.02594507304188e-07	0.293948533166153	0.422	0.295	0.0211700353191626
PSAP	1.03880081079885e-06	0.270700537056308	0.869	0.781	0.0274004489864413
TYMP	1.34310420104135e-06	0.276886302348331	0.425	0.293	0.0354270595108678
FCER1G	1.43325554065633e-06	0.389691668287282	0.591	0.421	0.0378049813958919
S100A4	1.69068471557149e-06	0.313224620576008	0.885	0.841	0.0445951907426293
MS4A6A	1.70849243556584e-06	0.310738699482123	0.198	0.094	0.0450649049729202
LYZ	1.77975341085297e-06	0.439497657397826	0.693	0.398	0.0469445557180689
TYROBP	3.40505263416178e-06	0.389188657170524	0.702	0.519	0.0898150733312853
SGK1	5.07656001486932e-06	0.298401129683581	0.345	0.186	0.133904423512208
TCL1A	9.21884814180652e-06	-0.341722953833068	0.105	0.268	0.243165557436431
RPS4Y1	1.28234229317538e-05	0.326684950054687	0.502	0.235	0.338243426670869
SFTPB	1.36297517253104e-05	-0.262554562460183	0.251	0.268	0.359511961258512
EGR1	2.83287015792118e-05	0.28877813280608	0.365	0.221	0.747226161554871
LGALS3	4.02542449665032e-05	0.291683771454783	0.749	0.588	1
NR4A2	4.61670790423049e-05	0.266578950345982	0.711	0.635	1
HSPA1B	0.000100538578715108	0.372847085766402	0.596	0.23	1
CD69	0.00010581652908088	0.259107745507193	0.842	0.83	1
LMNA	0.000145289760232799	0.265013614988106	0.48	0.266	1
PLAUR	0.00034670877139733	0.282188541705758	0.233	0.125	1
RGS1	0.000491717656555449	0.292816981114948	0.493	0.36	1
FN1	0.000875243611557588	0.346687879355958	0.127	0.069	1
IGHV4-39	0.00100719429616976	-0.453568507858154	0.055	0.123	1
CTSL	0.00108106290344375	0.315442131199759	0.233	0.107	1
AREG	0.00746277239029762	0.297168123566053	0.402	0.369	1
CXCL3	0.00832223110311418	0.370476650436003	0.12	0.049	1
CXCL2	0.0100997745563957	0.305703435093235	0.127	0.096	1
APOC1	0.0172991103851214	0.260275211797237	0.476	0.311	1
CCL18	0.120541840057641	0.264865111070807	0.136	0.089	1
IGLV2-8	0.121411953018627	0.250505700888748	0.105	0.029	1
