## Supplementary material for "Single-cell RNA-sequencing reveals profibrotic roles of distinct epithelial and mesenchymal lineages in pulmonary fibrosis": Basal_ipf_vs_non_.csv

	p_val	avg_logFC	pct.1	pct.2	p_val_adj
LGALS7	1.46900558262991e-50	1.17164802969549	0.614	0.239	3.87479602530291e-46
CEBPD	1.22436226475787e-40	-0.650219141252639	0.819	0.864	3.22950034575183e-36
DDIT4	5.47825459608795e-40	1.00804643944814	0.765	0.515	1.44499921481012e-35
HLA-B	1.88645606807275e-33	-0.480987074747725	0.945	0.974	4.9759051707555e-29
LMNA	3.02540397005978e-32	-0.619269615914338	0.795	0.838	7.98010805182668e-28
C19orf33	2.59583018949078e-28	0.534262522517429	0.869	0.732	6.84702129081982e-24
RPL39	5.72054568662568e-25	0.408532610489911	0.998	0.989	1.50890833576126e-20
TM4SF1	9.35106724210416e-23	-0.755905102267283	0.576	0.57	2.46653100644981e-18
SOD2	1.47948861435531e-21	-0.551094409579886	0.331	0.485	3.902447118085e-17
MACROD2	1.24125390832351e-20	-0.536730965635326	0.218	0.452	3.27405543398493e-16
IFITM1	1.89168693357148e-20	-0.539419332239675	0.783	0.827	4.98970262468149e-16
KRT19	9.12337678154844e-20	0.508144250241447	0.973	0.949	2.40647309366903e-15
KRT17	4.67733008759935e-19	-0.690202329694976	0.886	0.882	1.23373935720608e-14
IFI27	5.51517941844109e-19	-0.735451326277874	0.165	0.327	1.45473887520221e-14
ACTG1	6.06424202662247e-19	-0.32979001571716	0.994	1	1.59956511936221e-14
RPS21	4.58814459845395e-18	0.27038976990805	0.998	1	1.2102149007342e-13
MT-CO3	2.08007077285206e-17	0.285598808774876	0.996	1	5.48660267755187e-13
RPL26	6.52247808577093e-17	0.260804176789339	0.999	0.996	1.7204340446838e-12
SPINK5	7.55277474832174e-17	-0.437103957256612	0.172	0.316	1.99219539536483e-12
IFI6	9.05122124093971e-17	-0.527039231568699	0.121	0.25	2.38744062672267e-12
FOSL1	1.10936837001501e-16	-0.384552888005121	0.114	0.257	2.92618094958859e-12
HLA-A	1.40287155331199e-16	-0.323814851399889	0.941	0.985	3.70035429617104e-12
RPS28	1.50221962769427e-16	0.256507713885245	0.999	1	3.96240471196918e-12
C4BPA	1.69368456955827e-16	-0.322224983571359	0.055	0.188	4.46743178912384e-12
FTL	8.9568200771795e-16	-0.306632876897857	0.997	1	2.36254043175764e-11
RPL36	9.00048096345897e-16	0.263098184366071	0.995	1	2.37405686373157e-11
TSC22D1	1.85251394041245e-15	-0.375009346231941	0.848	0.871	4.88637602062593e-11
NFKBIA	1.93556398861638e-15	-0.594615697979495	0.622	0.776	5.10543713277341e-11
LDLR	1.99537937956185e-15	-0.367510427614603	0.242	0.434	5.26321218947029e-11
BCL3	3.12145090885304e-15	-0.333249992127419	0.169	0.349	8.23345106228167e-11
CDC42EP4	3.95967201481134e-15	-0.267090797928215	0.209	0.294	1.04444268734679e-10
RPS10	5.36851470473919e-15	0.271486854244532	0.997	0.941	1.41605312366906e-10
MT-ND3	7.90230533099371e-15	0.336277532154055	0.997	0.996	2.08439107715621e-10
MT-ATP6	1.18635024406029e-14	-0.284697295797046	0.996	1	3.12923603875784e-10
UBC	1.58477729734723e-14	-0.331364187482643	0.984	0.989	4.18016707721278e-10
GPRC5A	1.97543623292577e-14	-0.441669893233301	0.568	0.68	5.2106081515883e-10
MIR222HG	2.34508949122397e-14	-0.342762978552903	0.115	0.257	6.18564255100147e-10
HLA-C	3.4229392365858e-14	-0.29178868551328	0.92	0.952	9.02868682434238e-10
ACTB	5.0733762058277e-14	-0.28619450393434	0.999	1	1.33820444181117e-09
MYADM	5.50276439181651e-14	-0.438219752108664	0.267	0.463	1.45146416362944e-09
IFITM3	5.88542122612178e-14	-0.357557124225907	0.951	0.978	1.55239755681414e-09
WFDC2	7.39384240684366e-14	0.471626816867726	0.946	0.86	1.95027381165315e-09
CLU	1.48587514886677e-13	-0.497331771025798	0.752	0.794	3.91929288016587e-09
HCAR3	1.97501472596737e-13	-0.355774984998393	0.074	0.199	5.20949634268414e-09
SELM	2.8266183133465e-13	-0.299522455094266	0.434	0.643	7.45577112511406e-09
G0S2	5.13793587342525e-13	-0.625188854834447	0.104	0.118	1.35523334533338e-08
RPS26	7.06982069593548e-13	0.292837517678216	0.993	0.993	1.8648066049669e-08
CRIP1	7.27894054765997e-13	0.407844439561017	0.771	0.555	1.91996614825627e-08
YBX3	8.22805266551115e-13	-0.290821083737375	0.634	0.743	2.17031345158188e-08
ZC3H12A	9.09436581729215e-13	-0.28684809615803	0.113	0.25	2.39882087162715e-08
EIF4A1	9.14087043465944e-13	-0.258958544222	0.303	0.438	2.41108739455012e-08
TSPAN1	1.17853630469201e-12	0.390672565641663	0.567	0.324	3.10862521088612e-08
ERRFI1	1.69223076094916e-12	-0.558904399169931	0.395	0.581	4.4635970781556e-08
UQCR10	1.93969415550444e-12	0.262957628831253	0.875	0.765	5.11633127397405e-08
MAFF	2.00520115744375e-12	-0.29736184928436	0.167	0.301	5.28911909298938e-08
ARG2	2.20059410790009e-12	-0.264472349321772	0.187	0.364	5.80450707840806e-08
HLA-E	3.29970236367039e-12	-0.266087610893935	0.63	0.783	8.70362492465338e-08
AC090498.1	3.35363474014381e-12	0.284156871008175	0.985	0.996	8.84588235407733e-08
SOD3	3.53063494035127e-12	-0.413542960981254	0.431	0.588	9.31275578216454e-08
APOD	3.6772457597287e-12	-0.545593431863857	0.296	0.393	9.6994711404364e-08
SOCS3	4.84383239563049e-12	-0.420795373783208	0.235	0.382	1.27765767099545e-07
TNFRSF12A	5.80014031613463e-12	-0.489604960367115	0.381	0.592	1.52990301118683e-07
ICAM1	1.182901658607e-11	-0.482130635181191	0.269	0.434	3.12013970490769e-07
SERPING1	1.24035798879495e-11	-0.276493788039693	0.255	0.456	3.27169226704445e-07
TUBA1C	3.73102619672517e-11	-0.337969464316484	0.39	0.555	9.84132779910198e-07
TPM4	4.58792792419957e-11	-0.308651374500346	0.561	0.665	1.21015774856612e-06
MT2A	4.80346994174867e-11	-0.532107260362459	0.791	0.835	1.26701126653505e-06
TNFAIP3	4.83400165660457e-11	-0.526482009371655	0.074	0.18	1.27506461696259e-06
SMIM22	5.13599143279092e-11	0.284219245571115	0.377	0.188	1.35472046022726e-06
CHST9	6.853316359993e-11	0.341162503438928	0.698	0.504	1.80769925627535e-06
F3	9.21107309853599e-11	-0.516935331699491	0.486	0.688	2.42960475120084e-06
SERPINB3	2.18817831894315e-10	1.06935579808338	0.313	0.136	5.77175795187634e-06
STK17A	4.51046378569336e-10	-0.313247585334591	0.344	0.518	1.18972503275234e-05
SERPINF1	4.53393397791471e-10	-0.304255692602199	0.795	0.871	1.19591576535456e-05
PHLDA2	5.88583525520817e-10	-0.400163071846514	0.426	0.526	1.55250676526626e-05
NCOA7	7.67438119924979e-10	-0.440025254027666	0.347	0.485	2.02427152892612e-05
SFN	7.77065481390879e-10	-0.336841100916192	0.791	0.772	2.04966562026472e-05
CDKN1A	1.25423313040158e-09	-0.367031065396323	0.431	0.478	3.30829072806025e-05
CXCL17	1.40194524442321e-09	0.369755751344602	0.755	0.621	3.6979109712151e-05
CXCL2	1.65336189214431e-09	-1.14919259070785	0.213	0.338	4.36107266290905e-05
TUBB	1.93977056234518e-09	-0.26221929061753	0.587	0.724	5.11653281229788e-05
NEDD4L	2.3367494316206e-09	-0.25696284067547	0.383	0.511	6.16364397578566e-05
TGIF1	2.39226567440875e-09	-0.267817234822445	0.446	0.592	6.31007916938795e-05
SFTPC	2.42821448488639e-09	0.80693301103487	0.524	0.489	6.40490134678484e-05
CD55	2.93333565323281e-09	-0.415218545109041	0.554	0.761	7.73725945253217e-05
ANXA1	3.76339118726638e-09	-0.302410543744339	0.931	0.882	9.92669693465254e-05
PPP1R15A	4.79066996906535e-09	-0.37209368225971	0.429	0.54	0.000126363501774037
NNMT	5.72030800697619e-09	-0.466040901720117	0.076	0.228	0.000150884564300011
EFEMP1	6.22209718219075e-09	-0.266840501318357	0.417	0.614	0.000164120257374645
MDM2	7.7371571058803e-09	-0.264624618057003	0.253	0.224	0.000204082992981805
CLDN1	8.06133353949288e-09	-0.291200485650531	0.683	0.732	0.000212633794771204
BPIFB1	9.25368025504027e-09	1.00045213982503	0.188	0.048	0.000244084324087197
MCL1	1.08832855486153e-08	-0.307332140755654	0.543	0.71	0.000287068422915825
MDK	1.52077027796488e-08	0.298956462876079	0.647	0.496	0.000401133576218796
NEDD9	1.76202624907746e-08	-0.302424448952535	0.349	0.5	0.000464769663719163
SOX9	2.53487982121702e-08	-0.26007126270779	0.24	0.419	0.000668625250442412
LAMC2	2.58189580849121e-08	-0.314753591996229	0.232	0.261	0.000681026657405726
ADH1C	3.94507167828662e-08	-0.282830713102184	0.315	0.379	0.00104059155658166
TNS4	4.0184462146404e-08	-0.253439826553919	0.484	0.504	0.0010599455580357
SERPINB13	4.78161662190162e-08	0.268440043553081	0.233	0.092	0.00126124701635899
HOPX	5.3507882913212e-08	-0.428385107011389	0.441	0.526	0.00141137742760179
IER3	5.46999199272518e-08	-0.41178810758409	0.478	0.596	0.00144281978792112
CYP24A1	6.57346648216128e-08	-0.313843342525042	0.149	0.224	0.00173388325399968
TRIB1	7.45941465690622e-08	-0.311729015021292	0.246	0.364	0.00196756980405215
SDC4	7.47956177889139e-08	-0.266194980558319	0.521	0.537	0.00197288401041818
TUBB4B	7.53479639697932e-08	-0.270095700022334	0.564	0.728	0.00198745324563124
DST	8.88200971339732e-08	-0.319672342981437	0.624	0.625	0.00234280770210281
LAMB3	9.61849667778119e-08	-0.272270343983487	0.617	0.658	0.00253707086869835
TUBA1B	1.13017678725763e-07	-0.264613909379686	0.562	0.691	0.00298106731174946
BST2	1.97771816330409e-07	-0.285537445898376	0.147	0.276	0.0052166271993472
ZFP36	2.07360250566591e-07	-0.39805031669611	0.817	0.868	0.00546954132919496
LY6D	3.15484036920017e-07	0.600016997705284	0.222	0.088	0.00832152244183928
TXNIP	3.58619726453861e-07	0.253518740587759	0.745	0.574	0.0094593125246735
JUNB	4.04562444622313e-07	-0.328843158390692	0.833	0.912	0.0106711436018028
PGC	7.13155086553282e-07	-0.311907751247223	0.058	0.121	0.0188108917180159
NR4A1	1.46200884754816e-06	-0.421507976295679	0.306	0.43	0.0385634073717779
CXCL3	2.02638861540772e-06	-0.428034316822659	0.083	0.121	0.0534500525086095
AGR2	2.30478197671877e-06	0.336285518752324	0.663	0.489	0.060793234199911
MYC	2.58013191456382e-06	-0.275698913655295	0.342	0.474	0.06805613951045
MSLN	2.63673586486718e-06	0.254462172543973	0.24	0.132	0.0695491819076016
CXCL1	3.60470297328696e-06	-0.656863943624587	0.352	0.346	0.0950812503263903
NFKBIZ	3.66737320305937e-06	-0.256105570248435	0.324	0.43	0.0967343029770969
TIMP3	3.97692065813871e-06	-0.29054185257805	0.317	0.353	0.104899236199725
EMP1	4.9306146701072e-06	-0.284551200823382	0.227	0.335	0.130054823153418
CTGF	6.69117539237764e-06	-0.532592323183128	0.194	0.257	0.176493133324745
CXCL8	9.3095872733111e-06	-0.812933588309071	0.198	0.239	0.245558983508127
TXN	1.05543748972245e-05	0.251233011381017	0.926	0.923	0.27839274666409
CEACAM6	1.86786261651337e-05	0.388511695014408	0.364	0.235	0.492686122357731
EDN1	3.1388744424074e-05	-0.337892889094965	0.118	0.195	0.827940911673799
SCGB1A1	3.20455333074332e-05	0.623150487682812	0.764	0.346	0.845265032050167
EGR1	3.43845865646236e-05	-0.353116988708156	0.57	0.724	0.906962239815076
RGCC	3.49651688455906e-05	-0.308309838700084	0.267	0.412	0.922276258640144
WIF1	7.06634463260801e-05	-0.349485070046579	0.126	0.239	1
FOSB	7.19592875053643e-05	-0.327171175078138	0.504	0.574	1
CAV1	0.000153791242618952	-0.299282157123628	0.413	0.415	1
SERPINB4	0.000154563083331469	0.336799087416736	0.192	0.103	1
SFTPA1	0.000165069261024463	0.394677911450338	0.283	0.147	1
GADD45B	0.000171951800610488	-0.251779578318783	0.296	0.419	1
TMEM45A	0.00019569284684178	0.258943639000109	0.351	0.173	1
THBS1	0.000225553545014475	-0.33203925279725	0.184	0.335	1
PHLDA1	0.000257487703159098	-0.256506559640886	0.149	0.294	1
GSTA1	0.000880008383861398	0.274049923661723	0.297	0.14	1
CCL2	0.000892087007055847	-0.555686967800067	0.059	0.191	1
SFTPB	0.00104119969291814	-0.466705711486551	0.536	0.551	1
CYR61	0.00120616121229508	-0.320808351487173	0.37	0.441	1
MMP10	0.00125543523133187	-0.50482086831733	0.08	0.107	1
MMP7	0.00178148421088695	0.337650887927112	0.483	0.276	1
SLPI	0.003605396113776	0.257665911835989	0.876	0.787	1
SCGB3A1	0.00446037590398909	0.389382116107741	0.811	0.607	1
EDN2	0.00518031620917643	0.270294191762602	0.137	0.04	1
TFF3	0.00664499592200937	0.335899548314988	0.272	0.176	1
ATF3	0.0129042583715958	-0.26141479837431	0.404	0.471	1
MGP	0.0450983984320897	-0.31353338140546	0.163	0.195	1
