## Supplementary material for "Single-cell RNA-sequencing reveals profibrotic roles of distinct epithelial and mesenchymal lineages in pulmonary fibrosis": cDCs_ipf_vs_non_.csv

	p_val	avg_logFC	pct.1	pct.2	p_val_adj
SCGB3A1	4.04259676759955e-48	0.851873400946031	0.403	0.272	1.06631574938973e-43
SCGB1A1	1.73175394949455e-40	0.56575658105781	0.357	0.167	4.56784739258179e-36
RPS10	1.24849419790971e-31	0.298571944586945	0.983	0.98	3.29315314582643e-27
LRRFIP1	1.6408519545336e-29	-0.327368351471585	0.815	0.898	4.32807520047328e-25
GSTM1	2.98669110029479e-29	0.253744129566704	0.283	0.1	7.87799511524757e-25
RPL41	2.53832888004692e-28	0.281198338945012	0.973	0.986	6.69535008689976e-24
RPS26	4.88412627046408e-27	0.330265492775849	0.973	0.988	1.28828598636031e-22
SCGB3A2	6.21638351320429e-27	0.425634889306868	0.14	0.048	1.6396954792779e-22
VIM	2.314791398349e-24	-0.324407867621851	0.993	1	6.10572527142515e-20
SARAF	2.89261577039582e-23	-0.25924530374678	0.86	0.975	7.62985261757305e-19
MIF	8.62868983139256e-22	0.251421162767817	0.922	0.92	2.27598951682642e-17
LY6E	1.09497940131553e-21	-0.357647469433326	0.378	0.599	2.88822716684997e-17
RAB31	9.77467965967764e-20	-0.276618714836731	0.785	0.848	2.57826725383317e-15
AHNAK	4.78766159827958e-19	-0.360807957855371	0.562	0.749	1.26284149977821e-14
MRC1	4.8362789676424e-19	-0.530253120721601	0.363	0.556	1.27566530329504e-14
MT2A	5.79481863702921e-19	-0.799994646749969	0.449	0.547	1.5284993118892e-14
AIF1	1.26493377420714e-18	0.306090808157001	0.831	0.804	3.33651581622618e-14
NPC2	2.01743988295829e-17	0.263001593285729	0.935	0.951	5.32140117927907e-13
PLAC8	2.58905280893158e-16	0.434238450210096	0.284	0.145	6.82914459411883e-12
AKAP13	3.56294692560991e-16	-0.25209593364037	0.73	0.824	9.39798510568125e-12
MT1X	8.27172142073841e-16	-0.778056266826952	0.167	0.196	2.18183195914817e-11
CD55	1.06838076770616e-15	-0.278301140618015	0.56	0.714	2.81806795097854e-11
PDK4	2.3365195217201e-15	-0.455215655100724	0.182	0.338	6.1630375424411e-11
ANXA1	2.86988681210276e-15	-0.287161769050212	0.813	0.883	7.56990044428345e-11
ETS2	4.09876064592058e-15	-0.283396311239245	0.646	0.772	1.08113009557447e-10
NLRP3	1.15864655495667e-14	-0.304729520696054	0.323	0.452	3.05616201800921e-10
FTL	2.42182468418193e-14	0.255359145583051	1	1	6.38804696946669e-10
RGS1	3.6829409991717e-14	0.299428749415416	0.85	0.84	9.71449347351519e-10
FKBP5	3.79931013419428e-14	-0.265159490722113	0.484	0.669	1.00214403409642e-09
IFITM3	1.25425078965811e-13	-0.37292386643013	0.673	0.751	3.30833730788121e-09
IGSF6	1.72058689404663e-13	0.255644756369265	0.742	0.669	4.5383920504268e-09
IER3	1.91635479882848e-13	-0.366700442882493	0.412	0.549	5.05476905286988e-09
LMNA	1.98012157523923e-13	-0.371567894245509	0.598	0.719	5.22296667900852e-09
ADGRE5	7.96818002671771e-13	-0.266639530963693	0.474	0.589	2.10176684564733e-08
IFITM2	8.86651616034163e-13	-0.324008520588812	0.625	0.768	2.33872096761331e-08
FCGR2A	1.23939168041197e-12	-0.277197265906077	0.446	0.573	3.26914343542266e-08
RP11-124N14.3	9.62338576090732e-12	0.287192358915672	0.221	0.122	2.53836046215452e-07
YWHAH	1.18458677337225e-10	-0.256015649197529	0.804	0.844	3.12458453212399e-06
CCL17	1.36094085174966e-10	-0.820802082934534	0.309	0.495	3.58975368466007e-06
CD52	1.8833239148481e-10	0.269890453737027	0.68	0.621	4.96764349019483e-06
CD1E	3.62214049996026e-10	0.330927833782865	0.588	0.526	9.55411999674517e-06
CEBPD	4.87145694005793e-10	-0.252068718341183	0.702	0.782	1.28494419707908e-05
IL1R2	8.43296295198246e-10	-0.358053530391414	0.303	0.486	2.22436263784441e-05
FCGR2B	1.35471614453625e-09	-0.284006664105278	0.567	0.64	3.57333477444327e-05
CDKN1A	1.4092367189914e-09	-0.259429638625453	0.675	0.831	3.71714369368362e-05
C1QB	1.7283672044235e-09	0.476743570805759	0.447	0.447	4.55891417510788e-05
IFITM1	1.76157062289129e-09	-0.330229382676446	0.243	0.386	4.64649483200037e-05
TMEM176B	1.11285881136602e-08	0.322500892396174	0.416	0.328	0.000293538768674014
RHOB	2.73502091066454e-08	-0.277657314428841	0.467	0.553	0.000721416465605986
LGALS2	1.24817699766698e-07	0.255652535438015	0.449	0.387	0.0032923164667462
ACOT7	2.9255796281619e-07	0.298635084470978	0.212	0.198	0.00771680138520265
APOE	2.11266004927011e-06	0.343984009032275	0.14	0.151	0.0557256341195977
MMP9	2.89590906194382e-06	0.67206295608672	0.117	0.078	0.0763853933268921
C1QA	4.07194701787595e-05	0.297063004285547	0.469	0.472	1
C1QC	6.07525063177174e-05	0.338493950412968	0.441	0.462	1
LTB	0.000135438340631359	0.258929537703285	0.452	0.364	1
CCL4	0.00104904112101559	0.361170398018294	0.192	0.14	1
S100B	0.00321104294074554	0.283822517422385	0.549	0.393	1
