## Supplementary material for "Single-cell RNA-sequencing reveals profibrotic roles of distinct epithelial and mesenchymal lineages in pulmonary fibrosis": Ciliated_ipf_vs_non_.csv

	p_val	avg_logFC	pct.1	pct.2	p_val_adj
RPL28	3.85586092552601e-234	0.293615760722119	0.998	0.994	1.017060436326e-229
WBSCR27	1.50201264496148e-209	0.488353780970807	0.676	0.486	3.9618587536149e-205
CAPS	3.16090229778395e-207	-0.324672170028669	0.995	0.994	8.33751199086474e-203
HLA-A	4.49028080054992e-188	-0.37687831556872	0.902	0.962	1.18440136676105e-183
TCTEX1D4	1.42803829602117e-174	-0.367968970287144	0.653	0.755	3.76673661341504e-170
HLA-B	1.14217118765927e-165	-0.371623424773937	0.939	0.974	3.01270494168886e-161
LIPH	5.61754221294144e-135	-0.270612531373578	0.27	0.463	1.48173910950756e-130
RPL13A	2.98664234500261e-128	0.264228604229032	0.984	0.951	7.87786651341339e-124
ELF3	1.31988744097082e-126	-0.324172891530135	0.925	0.938	3.48146710304873e-122
C11orf97	4.27251158119642e-124	-0.291498231799467	0.728	0.793	1.12696037977218e-119
ALOX15	4.66665077691039e-124	-0.408653960395944	0.685	0.749	1.23092247542565e-119
APOD	7.80940568895423e-122	-0.438407159553557	0.332	0.528	2.05988693857546e-117
UBC	2.03181281219279e-118	-0.291054132551992	0.962	0.988	5.35931265472093e-114
MALAT1	2.84046479353914e-118	-0.436420555014155	0.997	0.996	7.49229398591819e-114
RP11-395B7.4	2.93246874336854e-115	0.349241746121425	0.649	0.431	7.73497280438319e-111
HLA-DRB1	1.75794247008548e-112	-0.33796496138423	0.778	0.849	4.63692485334446e-108
PPP1R15A	5.21669749943819e-106	-0.294369133912727	0.655	0.742	1.37600829942681e-101
AGR2	8.77685612087966e-99	-0.351735563490123	0.875	0.927	2.31507133900443e-94
WIF1	3.5987751979459e-97	-0.275698999999133	0.169	0.337	9.4924893396219e-93
SAA2	2.99543172338652e-95	-0.839717392949994	0.146	0.251	7.90105025677662e-91
ALDH1A1	3.32590107455041e-93	-0.282195404988331	0.854	0.888	8.77272926434161e-89
SAA1	5.14884562864396e-90	-1.07176796670569	0.224	0.342	1.35811101146742e-85
HBB	4.15153096429674e-86	-0.54853493880428	0.329	0.343	1.09504932245255e-81
CRISP2	8.68667161067557e-86	-0.253521466874574	0.267	0.367	2.29128337074789e-81
GSN	1.15306100665095e-85	0.313988097057671	0.905	0.809	3.0414290172432e-81
LCN2	3.49343633732663e-84	-0.508151269710026	0.455	0.479	9.21463702696644e-80
FOLR1	8.98796405423502e-83	-0.334202649407068	0.561	0.713	2.37075527858557e-78
CLDN4	4.36324809653312e-82	-0.292713420842889	0.856	0.889	1.15089395042254e-77
HSPA8	1.25162507435227e-80	-0.253839151463425	0.884	0.931	3.30141145861899e-76
RRAD	3.52803586793633e-77	-0.29247200625564	0.652	0.697	9.30590020885564e-73
IER2	2.46795253234414e-75	-0.403034113668148	0.452	0.616	6.50971839456414e-71
IFI6	1.07983536836425e-71	-0.344188273043657	0.438	0.557	2.84828175113439e-67
CD24	1.0947596330877e-71	0.268510773549371	0.936	0.859	2.88764748419542e-67
HSPA5	2.5512059975632e-70	-0.250559011498898	0.677	0.762	6.72931605977244e-66
MGST1	6.57367241868803e-70	-0.265552931938748	0.663	0.786	1.73393757387734e-65
IFI27	1.55512631083806e-67	-0.370598481148086	0.606	0.682	4.10195667009756e-63
CYP4B1	2.95083248209852e-61	-0.279950995866155	0.887	0.902	7.78341083803126e-57
NCOA7	3.03616166266158e-60	-0.339273480242934	0.341	0.482	8.00848361760245e-56
GSTA1	4.22253799133137e-54	-0.329171321198957	0.839	0.831	1.11377884597347e-49
DUSP1	5.19555151348478e-51	-0.290622866802589	0.868	0.866	1.37043062271188e-46
HSPA1B	2.95731451650983e-50	-0.350459038554071	0.45	0.546	7.80050850019799e-46
PSCA	3.60203699274919e-45	-0.421911824517929	0.486	0.463	9.50109297577455e-41
GPC3	2.37968126170798e-40	-0.262228785113227	0.202	0.294	6.27688526400713e-36
HSPA1A	1.44617420695973e-38	-0.332455080270132	0.613	0.679	3.81457370569767e-34
JUN	6.02423274543782e-37	-0.326960137338197	0.606	0.694	1.58901187126413e-32
SCGB1A1	5.66393709118335e-34	-0.479519480659673	0.637	0.546	1.49397668654143e-29
LGALS1	5.72177224850867e-32	-0.252307341000617	0.298	0.398	1.50923186598913e-27
SCGB3A1	2.31934090681494e-21	-0.347317717968947	0.696	0.585	6.11772550990576e-17
