## Supplementary material for "Single-cell RNA-sequencing reveals profibrotic roles of distinct epithelial and mesenchymal lineages in pulmonary fibrosis": Differentiating_Ciliated_ipf_vs_non_.csv

	p_val	avg_logFC	pct.1	pct.2	p_val_adj
MMP7	1.7216766638616e-35	1.16211221746495	0.573	0.207	4.54126653626775e-31
MT3	1.67619502150371e-34	-0.702756216008404	0.2	0.446	4.42129960822034e-30
CCDC74A	2.87862852801023e-31	-0.542056393949772	0.675	0.833	7.59295846833258e-27
ZSCAN1	2.59147181196018e-30	-0.355693856736363	0.129	0.351	6.83552519840737e-26
CEACAM6	7.00739774147997e-28	0.696214778430209	0.763	0.446	1.84834130227017e-23
TUBA1B	4.07478465374202e-27	-0.735480915402826	0.642	0.754	1.07480594811753e-22
HSPA8	1.33404680442515e-26	-0.482550706450758	0.814	0.892	3.51881525603223e-22
MT-ND3	1.22611933765095e-25	0.401758985746153	0.995	0.993	3.23413497692192e-21
DDIT4	9.14715519354061e-25	0.608320813501554	0.696	0.407	2.41274512540021e-20
H2AFZ	2.54017943414656e-24	-0.5838617279506	0.685	0.751	6.70023129344839e-20
LYZ	6.49565049026295e-24	-0.510969980002648	0.052	0.207	1.71335772981666e-19
PPDPF	9.35230560344813e-24	0.306747143224439	0.995	0.961	2.46685764902151e-19
SEPW1	9.45220406250886e-24	0.326894446778843	0.984	0.961	2.49320786556796e-19
SYT8	1.1952778319766e-23	0.614151118961234	0.663	0.38	3.15278433740467e-19
C11orf97	2.29081363845071e-23	-0.364780396463199	0.642	0.738	6.04247913414144e-19
ISYNA1	2.74789524173279e-23	-0.531297327014043	0.388	0.515	7.24812327911859e-19
MT-CO3	3.49828319504725e-23	0.358148609517118	0.993	0.99	9.22742158357613e-19
ITM2B	5.24264438212501e-23	0.304493174042482	0.983	0.931	1.38285230867311e-18
IDH2	8.36322506958048e-23	-0.433745861772715	0.518	0.626	2.20596787660324e-18
RPL28	8.46581977340382e-23	0.256048240444999	1	0.997	2.23302928163072e-18
FCGBP	1.49252354005427e-22	-0.676336652974443	0.134	0.302	3.93682934160115e-18
TIMP1	3.43183391432827e-22	0.459228803880763	0.679	0.397	9.05214831582368e-18
WBSCR27	7.45377208274388e-22	0.409214878773191	0.596	0.344	1.96608146226535e-17
CEP78	7.62535733829798e-22	-0.508852458696769	0.248	0.416	2.01134050512286e-17
ZMYND10	1.29815697304727e-21	-0.360551613161754	0.949	0.974	3.42414864780679e-17
NQO1	1.83111836240245e-21	-0.423743046251216	0.583	0.725	4.82994090450894e-17
PHGDH	2.08320023049891e-21	-0.250033519506689	0.15	0.367	5.49485724798699e-17
PI3	3.69628930996245e-21	-0.498213745065878	0.084	0.216	9.74970231288794e-17
S100A2	6.84727368527788e-21	0.90989460550256	0.419	0.203	1.80610537996575e-16
SLC34A2	1.31128635774075e-20	0.498721999807469	0.834	0.525	3.45878002581278e-16
PSIP1	1.6437954848694e-20	-0.439916162695674	0.475	0.584	4.33583935044002e-16
ATP5B	3.55010863727777e-20	-0.32244994808939	0.738	0.833	9.36412155254757e-16
TCTEX1D4	7.0044441144686e-20	-0.349534547831715	0.531	0.58	1.84756222407338e-15
PCM1	7.69663890622029e-20	-0.420145767989869	0.814	0.846	2.03014244429373e-15
RP4-635E18.7	2.57334722674397e-19	-0.323006452970965	0.035	0.226	6.78771797998258e-15
MZT2A	3.03273242387615e-19	-0.330182839980405	0.335	0.521	7.99943831445811e-15
PSENEN	3.69453956349221e-19	-0.427998420845664	0.896	0.898	9.74508700662341e-15
SFTPA1	4.90085152046041e-19	1.02083143470843	0.301	0.102	1.29269760555184e-14
RANBP1	5.57203137564526e-19	-0.430879045857592	0.541	0.662	1.46973471595395e-14
NPC2	7.18036083309768e-19	0.467659658512169	0.922	0.852	1.89396377694617e-14
VIM	1.36162129800349e-18	0.663534194168203	0.541	0.338	3.59154849774379e-14
CCDC67	2.13830214325651e-18	-0.528973671443179	0.228	0.433	5.64019956326769e-14
RUVBL2	2.68879466659449e-18	-0.369784769937833	0.825	0.879	7.09223369207628e-14
BTG3	5.63151387011319e-18	-0.491770883079428	0.532	0.59	1.48542441351976e-13
TUBG1	7.26615751654082e-18	-0.39286060433845	0.201	0.334	1.91659436813797e-13
GSTP1	1.2350897192535e-17	-0.259423255131817	1	1	3.25779615247496e-13
RP11-620J15.3	1.47469987289582e-17	-0.366747731507586	0.74	0.787	3.88981585473731e-13
CDK1	1.6230973111123e-17	-0.462025448283775	0.139	0.331	4.28124377752092e-13
CD59	2.18963818218585e-17	0.295523930054522	0.962	0.866	5.77560863315161e-13
REC8	2.36166310727403e-17	-0.278104580082925	0.428	0.574	6.22935877805671e-13
RIBC2	2.76833757684493e-17	-0.355245985715729	0.441	0.554	7.30204402644388e-13
TSC22D1	3.38097538921546e-17	0.340859120062694	0.893	0.666	8.91799878413362e-13
ALOX15	3.47752942863567e-17	-0.413449834185789	0.545	0.639	9.1726793739123e-13
CD9	7.99991545665997e-17	0.336594914469338	0.947	0.826	2.1101377000032e-12
PLK4	8.00132983949129e-17	-0.410965267715102	0.079	0.275	2.11051077176262e-12
IGFBP5	8.68036381205034e-17	0.364227534864509	0.738	0.525	2.28961956270452e-12
S100A6	2.45610596807134e-16	0.373825856847897	0.983	0.941	6.47847071198177e-12
FOXJ1	2.68881133650727e-16	-0.348428820747371	0.847	0.885	7.09227766230523e-12
CAPN13	3.15323941310047e-16	0.335435159667345	0.425	0.161	8.31729959993512e-12
OFD1	5.30908587233275e-16	-0.28437908617583	0.401	0.525	1.40037758054521e-11
ACADVL	5.41699109824081e-16	-0.333196886776345	0.497	0.616	1.42883974198298e-11
C9orf9	6.35619403856461e-16	-0.347771673268581	0.79	0.82	1.67657330155219e-11
PSMC3	7.94175484067789e-16	-0.33650193444585	0.387	0.518	2.09479667432561e-11
CALM3	8.28060215338771e-16	-0.398080975334973	0.494	0.613	2.18417442999908e-11
CCT5	1.06302577823463e-15	-0.285498041430418	0.452	0.59	2.80394309524948e-11
HP	1.24348030470518e-15	0.632467976073495	0.167	0.039	3.27992799972085e-11
CCNO	1.61727291199506e-15	-0.819865211579253	0.517	0.646	4.26588075996938e-11
HES6	1.75010260633102e-15	-0.775352896031558	0.174	0.39	4.61624564471932e-11
C11orf16	2.15724611267914e-15	-0.258526193731598	0.522	0.639	5.69016807141376e-11
MT1X	3.01076777772305e-15	0.478382807727147	0.607	0.374	7.9415021673001e-11
CP	3.04561122766365e-15	0.379667859124013	0.83	0.633	8.03340873520841e-11
CLU	3.40144410733512e-15	0.411936552110271	0.952	0.797	8.97198912191784e-11
C11orf88	4.23664177476828e-15	-0.321245439242202	0.937	0.908	1.11749900093063e-10
CHCHD2	4.96077328385392e-15	-0.30036570769848	0.984	0.974	1.30850316908215e-10
ZNF295-AS1	1.17691772116184e-14	-0.291752736178644	0.101	0.2	3.10435587310859e-10
RABAC1	1.43317810933793e-14	0.277002175856399	0.769	0.544	3.78029389900066e-10
MCIDAS	1.95131398071721e-14	-0.267860512665876	0.103	0.262	5.14698088693778e-10
TMEM45A	2.38848963868684e-14	0.3942911162768	0.633	0.413	6.30011911996428e-10
CAPS	2.69628545553376e-14	-0.282356918497687	0.987	0.993	7.11199214606141e-10
CD63	3.09198951479414e-14	0.264566527528017	0.96	0.882	8.1557407431725e-10
CCT6A	3.18666862988379e-14	-0.303068755143476	0.563	0.662	8.40547584504448e-10
GSN	4.57391789562311e-14	0.347908586545174	0.862	0.738	1.20646232332851e-09
ALDOA	5.64055346401855e-14	-0.302399082786292	0.851	0.839	1.48780878720417e-09
NUCB2	5.74536403335656e-14	-0.345384068382695	0.886	0.931	1.51545467107846e-09
CARHSP1	6.18911635673025e-14	-0.338556842287143	0.412	0.521	1.63250322141474e-09
TCTEX1D2	7.89422292120743e-14	-0.29077802469196	0.788	0.8	2.08225917992688e-09
PITPNM1	1.49550267760329e-13	-0.280719937105203	0.45	0.587	3.94468741271419e-09
LY6E	1.58052468625708e-13	0.314078525056633	0.843	0.679	4.16894996494029e-09
CDK2AP2	1.60736540260238e-13	-0.448083032669004	0.462	0.597	4.2397477224443e-09
ZFAS1	1.73570639035515e-13	0.276556843167768	0.729	0.534	4.57827274583979e-09
CXCL3	2.06169065124464e-13	-0.483305552721175	0.06	0.161	5.43812143078798e-09
NDUFAF3	2.72476677564113e-13	-0.34354106415135	0.803	0.836	7.18711732410862e-09
RSPH9	3.32567702417883e-13	-0.32349264034475	0.808	0.843	8.77213828667649e-09
ATP6V0E1	3.65023898005374e-13	0.253408174232484	0.797	0.639	9.62823535768776e-09
PLA2G10	3.68070535396211e-13	0.271894476630196	0.554	0.328	9.70859651214587e-09
HIST1H1C	3.81881075346734e-13	-0.437539061924309	0.577	0.587	1.00728771244208e-08
PERP	4.20404336163137e-13	0.265613059407481	0.947	0.892	1.10890051749751e-08
RNASE1	4.96183010899277e-13	0.691106830027047	0.731	0.528	1.30878192784902e-08
MUC20	5.42117410698543e-13	-0.28480223141434	0.468	0.584	1.42994309419955e-08
SGOL2	5.70043307269831e-13	-0.267463154641972	0.115	0.282	1.50360323158563e-08
TMEM190	5.96382465171567e-13	0.350552665784871	0.937	0.757	1.57307802838304e-08
PARK7	9.20095835247031e-13	-0.250166283758737	0.828	0.875	2.42693678463109e-08
ERCC1	1.2336404216817e-12	-0.28747956103208	0.45	0.57	3.25397334026981e-08
USP13	1.39498697281236e-12	-0.330579498658208	0.115	0.266	3.67955713818716e-08
KDELC2	1.45793828371872e-12	-0.373194234577159	0.134	0.308	3.84560381096487e-08
CENPK	1.6554095571732e-12	-0.275894363073153	0.178	0.325	4.36647378895574e-08
APLP2	1.89101048293929e-12	0.264653422381536	0.745	0.574	4.98791835084896e-08
CCT2	2.92381660908966e-12	-0.258322143220096	0.594	0.662	7.71215106979579e-08
PSME2	4.93164034919504e-12	-0.259607804210572	0.53	0.6	1.30081877490718e-07
TUBB4B	5.67648343148012e-12	-0.355035044192598	0.974	0.993	1.49728603472151e-07
TOP2A	7.07740466299835e-12	-0.330336700693192	0.077	0.23	1.86680702795907e-07
CCDC34	7.235567490611e-12	-0.316740287167846	0.505	0.548	1.90852563699846e-07
FOXN4	7.68856910347901e-12	-0.26176425874028	0.065	0.239	2.02801387242466e-07
CYSTM1	8.17859725302898e-12	0.254110356218863	0.929	0.869	2.15726859743145e-07
NUDC	8.8195590736281e-12	-0.262217889438426	0.884	0.925	2.32633509685088e-07
UBE2T	9.33518749649407e-12	-0.262308325984106	0.156	0.298	2.46234240595024e-07
AURKAIP1	9.676201969455e-12	-0.254919548825262	0.695	0.784	2.55229179348314e-07
CKS2	1.07526118141913e-11	-0.389420418100334	0.15	0.315	2.83621641822924e-07
ALDH1A1	1.08686720906746e-11	-0.254562023349857	0.897	0.862	2.86682963735725e-07
LGALS7	1.13326329855563e-11	0.279093677389999	0.19	0.046	2.98920860260018e-07
TXNIP	1.37683524174979e-11	0.263828692052473	0.501	0.266	3.63167831716343e-07
POC1A	1.39521902814972e-11	-0.278415933715305	0.096	0.246	3.68016923055052e-07
SFTPA2	1.58599926148819e-11	0.934697338811461	0.367	0.167	4.1833902520274e-07
NEK2	2.58152500336873e-11	-0.373480001874956	0.109	0.282	6.80928850138571e-07
RNASEH2A	2.9163994865519e-11	-0.285765482868416	0.21	0.328	7.69258692567794e-07
EIF2S2	3.99835898875604e-11	-0.260229420557639	0.564	0.62	1.05464715046418e-06
H2AFV	4.71336664240059e-11	-0.257258527928467	0.647	0.685	1.243244719266e-06
ADH1C	5.80571799447746e-11	-0.267948678378288	0.208	0.302	1.53137423540332e-06
BCAM	6.36649883725394e-11	0.309326352091229	0.507	0.328	1.67929139830247e-06
IFITM3	7.43205827454384e-11	0.328581663272538	0.876	0.646	1.96035401107643e-06
TMEM106C	8.05675299898845e-11	-0.368666543098977	0.191	0.341	2.12512973854318e-06
FMO2	8.59079720417610e-11	0.324248505099551	0.611	0.462	2.26599457854553e-06
ABCA13	9.16053406068154e-11	-0.251919438012244	0.453	0.551	2.41627406918597e-06
SERPINA1	1.4777864470877e-10	0.345147163066368	0.584	0.351	3.89795731148324e-06
CENPF	1.67638159531731e-10	-0.270267157155486	0.183	0.295	4.42179173396846e-06
CENPW	1.83446967892283e-10	-0.343763853333579	0.09	0.249	4.83878067209475e-06
LYNX1	1.85468698249109e-10	0.259529459291153	0.219	0.069	4.89210785371674e-06
ZDHHC1	2.67117447079784e-10	-0.276582470867268	0.654	0.666	7.04575690162345e-06
CCDC14	3.01923628663545e-10	-0.268563637272293	0.245	0.341	7.96383955325832e-06
IFITM1	3.77496603291855e-10	0.363984041734479	0.632	0.374	9.95722790502927e-06
NAPSA	3.81864246652678e-10	0.450223115218528	0.236	0.059	1.00724332339577e-05
HYLS1	6.12958905305566e-10	-0.343330638684148	0.128	0.266	1.61680170452449e-05
CCND1	6.20130854114992e-10	0.270119853271827	0.58	0.397	1.63571915389912e-05
NAP1L1	8.26677483139154e-10	-0.257331966372961	0.858	0.816	2.18052719727615e-05
NCOA7	9.21389197760377e-10	-0.372302115536795	0.452	0.613	2.43034828693255e-05
SFTA3	9.7731429338568e-10	0.250184127282771	0.469	0.259	2.57786191166341e-05
MSMB	1.23144701905302e-09	-1.23827081613241	0.3	0.449	3.24818780215616e-05
RARRES1	1.56178642025542e-09	0.424667333978555	0.521	0.331	4.11952404070771e-05
SMIM6	1.91749451443578e-09	-0.363982143425456	0.389	0.502	5.05777528072727e-05
CST6	2.08244506278613e-09	0.275675941512715	0.614	0.452	5.49286534211097e-05
CD74	6.51893678134616e-09	0.312875758376288	0.975	0.908	0.000171949995481568
AQP3	7.38981902993406e-09	0.312180780210542	0.777	0.613	0.000194921256552571
SFTPC	1.40584226262415e-08	0.845872386394733	0.307	0.282	0.000370819013612372
ANLN	1.44629474793134e-08	-0.306367748939416	0.066	0.2	0.00038148916566185
CCNA1	1.79393472381217e-08	-0.306317451159	0.422	0.377	0.000473186162099935
DUSP23	2.16336360323389e-08	0.263109407769567	0.569	0.416	0.000570630417625004
E2F7	3.58003723220689e-08	-0.256049483660874	0.087	0.239	0.000944306420739212
TYMS	4.25607232841757e-08	-0.250893462079314	0.124	0.223	0.0011226241980667
SFTPB	4.28484057335014e-08	0.631331398352297	0.726	0.449	0.00113021239803257
PTTG1	4.94158513327492e-08	-0.258967289713692	0.134	0.269	0.00130344191060393
CXCL17	6.52892945051245e-08	0.289444719455424	0.918	0.738	0.00172213572116167
CXCL2	7.44820928855226e-08	-0.614533089175223	0.199	0.331	0.00196461416404143
KRT15	9.8155214745349e-08	0.380345982281308	0.242	0.118	0.00258904009933807
FAM3D	3.17542762445592e-07	-0.251612534224172	0.253	0.361	0.00837582544502738
STMN1	4.44442965272862e-07	-0.269991809765037	0.318	0.4	0.0117230720950023
C8orf4	4.7767023295358e-07	0.27569970052035	0.352	0.19	0.0125995077346166
CDC20	4.89400543830222e-07	-0.558482346755787	0.093	0.292	0.0129089181446098
LRRC26	1.76467498431908e-06	-0.266368617395616	0.559	0.6	0.0465468320613843
ALDH3A1	2.06987556377758e-06	-0.278385375570793	0.325	0.351	0.0545971077457611
SAA2	2.71012666358866e-06	-0.567993288015419	0.33	0.416	0.071485011005478
LCN2	3.21813136188422e-06	-0.476918673227913	0.776	0.734	0.08488465093242
MT2A	4.07487784291554e-06	-0.322547621163389	0.881	0.879	0.107483052862583
SLPI	8.30036854424676e-06	-0.286565370853642	0.991	0.987	0.218938821091597
SFTA2	1.13812124411624e-05	0.302698918420201	0.345	0.184	0.30020224056054
HOPX	1.48733411021144e-05	0.315266408783724	0.482	0.269	0.39231411825047
MSLN	4.31229092547009e-05	0.280921818009457	0.314	0.223	1
PSCA	0.000105824093186997	-0.339098259148645	0.481	0.492	1
NR4A1	0.000148756470256888	-0.282318797938085	0.301	0.449	1
CXCL1	0.000196213573214749	-0.394248995307062	0.408	0.446	1
SAA1	0.000283909830079791	-0.529080199241401	0.443	0.567	1
CDC20B	0.000340735928547342	-1.02064004506343	0.132	0.354	1
MUC5AC	0.000699074948185452	-0.581946303966257	0.109	0.154	1
MUC5B	0.000867209408079027	0.364625466591443	0.468	0.377	1
CXCL8	0.00306491800616356	-0.353216269735273	0.193	0.282	1
GSTA2	0.00379085069696459	-0.299968191113393	0.367	0.361	1
SCGB1A1	0.0124381442087707	-0.324437376976797	0.845	0.852	1
