## Supplementary material for "Single-cell RNA-sequencing reveals profibrotic roles of distinct epithelial and mesenchymal lineages in pulmonary fibrosis": Endothelial_Cells_ipf_vs_non_.csv

	p_val	avg_logFC	pct.1	pct.2	p_val_adj
SFTPC	0	1.50787912246467	0.666	0.646	0
SCGB1A1	0	1.33988731342188	0.706	0.249	0
SCGB3A1	0	1.12010142603941	0.799	0.454	0
HLA-B	0	-0.530223966830055	1	1	0
HLA-E	6.70402091618011e-295	-0.522896709226839	0.994	0.999	1.76831959706083e-290
RPS2	2.16642063520561e-212	0.5467164736313	0.994	0.981	5.71436770948184e-208
RPL10	8.56976800385496e-180	0.39867002338277	1	0.999	2.26044770637682e-175
NFKBIA	2.57760400199488e-177	-0.526275275436709	0.955	0.974	6.79894607606189e-173
HLA-C	2.35879564186753e-176	-0.367544975482065	0.998	0.999	6.22179526455398e-172
SFTPA2	1.14334807233277e-169	0.480952062701262	0.271	0.054	3.01580921039214e-165
SFTPA1	6.06380467134249e-165	0.655060617673052	0.336	0.097	1.59944975816001e-160
RPL7	3.74100589150127e-158	0.375283983593779	0.974	0.954	9.86765124001289e-154
MT-CO3	1.72302992460133e-156	0.375549438747978	0.999	0.998	4.54483603212094e-152
ICAM1	3.66530129563651e-154	-0.822416573632837	0.372	0.499	9.66796522750043e-150
RPL12	5.29379240278846e-153	0.420432598690369	0.995	0.992	1.39634362208351e-148
RPS6	9.0663690195845e-146	0.402029775416817	0.997	0.994	2.3914361562958e-141
SFTPB	1.45077064183901e-144	0.469711330633988	0.481	0.365	3.82669772197876e-140
RPS5	8.39276776935053e-143	0.36341215954847	0.991	0.983	2.21376035452159e-138
RPS4X	1.69401913497555e-141	0.392435285237103	0.996	0.995	4.46831427232501e-137
NPC2	3.3680857368722e-140	0.371630629337287	0.954	0.907	8.8839997481478e-136
WFDC2	2.83398228869945e-136	0.37738281638809	0.279	0.144	7.47519508290253e-132
RPL13A	6.85733425663038e-135	0.338388925439952	0.979	0.964	1.8087590568714e-130
RPL34	8.77669638426574e-134	0.367344609942289	0.997	0.998	2.31502920527778e-129
RPS8	6.59603016631973e-133	0.365205805958869	0.999	0.999	1.73983487697016e-128
RPL13	3.96829408258707e-128	0.348372341047265	1	0.999	1.04671693016399e-123
RPL8	3.98062655002026e-127	0.309836809127317	1	0.999	1.04996986509884e-122
SCGB3A2	4.57754017626521e-126	0.722691678909069	0.392	0.059	1.20741777229347e-121
NAPSA	3.81266242552669e-123	0.344853181240373	0.184	0.028	1.00566596798117e-118
RPL10A	2.65022809904155e-122	0.344826656798881	0.987	0.972	6.99050665684189e-118
MT-ND4	2.60045886434273e-121	0.336887839272175	0.999	0.995	6.85923034647683e-117
IFNGR1	7.15484587248072e-118	-0.472406760926135	0.585	0.73	1.88723369578424e-113
RTN4	1.70292583702118e-116	-0.353877411115742	0.812	0.883	4.49180748031076e-112
RPL41	6.65649578633382e-114	0.337462173054776	0.985	0.982	1.75578389356127e-109
KLF2	7.36556216354154e-112	-0.54613353930208	0.641	0.731	1.94281433187735e-107
RPL26	4.03216046470156e-111	0.325107142522578	0.998	0.996	1.06356296577433e-106
MT2A	4.51608000669006e-108	-0.639655300684021	0.905	0.954	1.19120642336464e-103
RPLP0	2.42195324568886e-107	0.354793637707651	0.995	0.989	6.38838607615349e-103
RPS14	2.44585705931149e-106	0.301807419202293	0.998	0.997	6.45143716534591e-102
SERPINA1	7.07330282086925e-106	0.307551712622653	0.545	0.508	1.86572508506068e-101
RPS12	2.56431723934207e-105	0.337454798102584	0.999	0.998	6.76389958221258e-101
PPDPF	2.13868622733489e-104	0.281696282277712	0.961	0.965	5.64121266184123e-100
RPLP1	1.03171450663234e-102	0.296892582671975	1	0.999	2.72135335414413e-98
RPL19	2.92110156713082e-102	0.279096468222688	0.999	0.998	7.70498960362098e-98
TIMP3	6.59660795074997e-102	-0.52367343161317	0.804	0.88	1.73998727916932e-97
RPS3A	6.69302239488735e-102	0.312566899555892	0.999	0.996	1.76541851709944e-97
RPL39	8.85309592275883e-102	0.316510687616282	0.99	0.994	2.3351811115461e-97
RPL28	1.4694722575884e-100	0.283196212796442	0.999	0.998	3.87602697384093e-96
RPS27A	4.86528132818154e-99	0.277099497650581	0.998	0.999	1.28331525593445e-94
IFI44L	8.28895139823917e-97	-0.417494590243299	0.184	0.314	2.18637671031355e-92
IFI6	1.18559166803583e-96	-0.501866678593777	0.506	0.577	3.1272351427781e-92
MT-CO1	9.61293504054506e-96	0.307685941091238	0.999	0.997	2.53560387564457e-91
EPAS1	1.87692396715815e-94	-0.329485550080389	0.942	0.975	4.95076234817306e-90
RPS9	3.48881534425579e-94	0.280291811354959	0.993	0.99	9.20244823354351e-90
RPS3	4.60401283266554e-94	0.312073396767771	0.997	0.995	1.21440046487219e-89
RPS19	2.50712175521848e-93	0.289859655671603	0.997	0.996	6.61303505373978e-89
HLA-A	7.47996010269473e-93	-0.269834513002049	0.998	1	1.97298907628779e-88
HYAL2	1.39330691838517e-92	-0.399690479928033	0.785	0.872	3.67512565862456e-88
RPS10	1.63512209490353e-92	0.294902238098077	0.991	0.981	4.31296154972705e-88
KLF4	2.92939796975877e-92	-0.441171493127579	0.583	0.705	7.72687302483271e-88
ANXA1	8.54098883739188e-92	-0.350672495363317	0.898	0.932	2.25285662563886e-87
RPL15	1.22694574070174e-91	0.260842021373139	0.998	0.997	3.23631478024897e-87
RPS15A	2.52738218762369e-91	0.281770968006891	0.998	0.996	6.666475996295e-87
EEF1B2	4.98665074069647e-90	0.29394176076798	0.962	0.952	1.31532886587351e-85
RPS18	2.37617339789774e-89	0.321315289849445	0.998	0.995	6.26763257163487e-85
PPP1R15A	5.70973583207733e-89	-0.387059440886162	0.606	0.731	1.50605702042704e-84
PON2	1.36742166412506e-88	-0.375288632177173	0.529	0.643	3.60684812346268e-84
RPL7A	3.33647469441351e-88	0.274278944637424	0.998	0.998	8.80061930145451e-84
RPS24	5.36809027429456e-88	0.271282845007244	0.999	0.996	1.41594117165068e-83
RPL18A	4.86842875591513e-81	0.262779595857817	0.997	0.995	1.28414545294773e-76
RPL21	9.69520403640481e-81	0.250107143955215	0.988	0.986	2.5573039686825e-76
CSF3	1.7074153597512e-79	-0.911060048867387	0.055	0.135	4.50364949441573e-75
SRP14	1.89673307287919e-78	0.265556020483537	0.988	0.984	5.00301282633345e-74
RPL29	6.92797421348034e-78	0.258396520566604	0.997	0.996	1.82739175828971e-73
BCL3	2.55852718642195e-75	-0.347625837536023	0.279	0.444	6.74862715962517e-71
GPX3	2.63598176400136e-75	-0.472459277969202	0.559	0.653	6.9529290989064e-71
AC090498.1	2.34579038497575e-74	0.274158968738439	0.979	0.998	6.18749129845054e-70
LY6E	3.55238133142266e-74	-0.272397738623703	0.842	0.911	9.37011623789356e-70
TPM1	1.18707617735384e-73	-0.318722685822263	0.415	0.571	3.13115083300622e-69
BTNL9	2.00607770278812e-73	-0.395255987256358	0.257	0.432	5.29143115664422e-69
CX3CL1	3.36296582490977e-73	-0.481466777013649	0.323	0.446	8.87049495636449e-69
MGP	4.20939723128582e-73	0.619859767728736	0.859	0.632	1.11031270769626e-68
RPL32	2.68786447513017e-72	0.266734344250997	0.998	0.998	7.08978012605085e-68
CEBPD	7.4595700587538e-70	-0.361566303967246	0.727	0.81	1.96761079439749e-65
FCN3	3.20086791409001e-69	-0.848439367427878	0.407	0.558	8.44292929699522e-65
RPL3	1.18457804304119e-67	0.251535229489221	0.998	0.996	3.12456150412975e-63
SLC9A3R2	7.2879774966349e-67	-0.370842731857716	0.61	0.781	1.92234982428739e-62
SYNE1	8.74909485654706e-67	-0.310845583943096	0.261	0.397	2.30774875031142e-62
MT1M	1.29889565783326e-63	-0.6673693277203	0.372	0.53	3.42609707666679e-59
MYADM	3.96576049244746e-63	-0.376010381414732	0.346	0.446	1.04604864509287e-58
SLCO2A1	2.13234096051152e-62	-0.313659409727711	0.694	0.814	5.62447575154123e-58
GATA2	7.50110667234318e-62	-0.278179745082861	0.266	0.397	1.97856690696396e-57
ESAM	3.90275565131983e-60	-0.257512523101679	0.734	0.823	1.02942985814863e-55
VIPR1	1.77173065721671e-59	-0.414945750249269	0.339	0.535	4.67329395454051e-55
POSTN	1.8113268417984e-59	0.654893934295356	0.487	0.293	4.77773681061165e-55
CSRNP1	2.3057911802143e-59	-0.277770987285133	0.428	0.577	6.08198539605127e-55
S100A4	2.84973510832668e-58	0.484573202634589	0.733	0.701	7.51674629523329e-54
SLCO4A1	3.11647199904767e-58	-0.263745454078551	0.247	0.396	8.22031819188803e-54
ARID5A	3.08303448937533e-56	-0.279300460655304	0.257	0.363	8.1321200726253e-52
IL33	7.49777857156829e-55	0.371465719721875	0.697	0.523	1.97768905382257e-50
S100A8	1.12228407997792e-54	-0.27780264803793	0.053	0.13	2.96024871775775e-50
C10orf10	9.47483856221656e-54	0.541424465575407	0.624	0.531	2.49917816755586e-49
ANXA3	2.77378998642942e-53	-0.290881717048381	0.291	0.417	7.31642584720489e-49
ID1	5.32533291032281e-52	-0.383369856913132	0.664	0.8	1.40466306175585e-47
FOXF1	2.21862023387804e-51	-0.28088007496992	0.341	0.513	5.8520545909001e-47
FAM107A	1.15669146281937e-49	-0.310756559329333	0.524	0.645	3.05100507147866e-45
HSPA1B	1.69220096693624e-49	-0.496251610629862	0.578	0.545	4.46351849048772e-45
SOX18	1.80731508479415e-48	-0.310544458009078	0.454	0.58	4.76715499916153e-44
LMNA	2.44439071825912e-45	-0.264496865706246	0.796	0.842	6.44756939755209e-41
MT1E	5.5636533696414e-45	-0.532667619034857	0.403	0.513	1.46752484931031e-40
EMP1	1.0463233474469e-44	-0.373619980675253	0.667	0.712	2.75988709356069e-40
ISG15	1.38392049294824e-43	-0.316850824843731	0.35	0.384	3.65036708424959e-39
MX1	1.50391981378019e-43	-0.253541573434276	0.208	0.321	3.96688929280802e-39
DDIT4	3.35900973707923e-42	0.378431532949631	0.578	0.476	8.86005998349389e-38
LRRC32	1.83655391424077e-41	-0.250517148811859	0.387	0.493	4.84427825959288e-37
JUNB	3.88114490914329e-41	-0.268857620042421	0.949	0.974	1.02372959268473e-36
BGN	7.69610596136854e-41	0.270056996068043	0.212	0.094	2.03000186943018e-36
THBD	6.30231203836457e-40	-0.30302129893667	0.542	0.643	1.66236084635942e-35
NR4A1	2.6487825657478e-39	-0.37434706097762	0.48	0.555	6.98669377367297e-35
CA4	6.76126780804978e-39	-0.474289839094848	0.192	0.315	1.78341960972929e-34
DUSP6	2.61016107710066e-38	0.271255681108818	0.473	0.313	6.88482187306841e-34
IRF1	3.16383541794232e-37	-0.307718025631559	0.362	0.44	8.34524868190645e-33
GADD45B	5.12706811713689e-36	-0.31493112884521	0.741	0.791	1.3523667572572e-31
DNASE1L3	8.6547788980944e-36	-0.340328391990549	0.108	0.187	2.28287102995036e-31
ZFP36	1.17088519795778e-35	-0.280582320623564	0.952	0.981	3.08844388665323e-31
SELE	4.01393574719294e-35	-0.749711683204448	0.156	0.16	1.05875583203708e-30
CDKN1A	8.88795783767821e-35	-0.313399709779606	0.551	0.576	2.34437663884438e-30
HSPA1A	4.06927893856725e-33	-0.365556660175909	0.796	0.787	1.07335370562588e-28
SLC6A4	1.21499117214774e-32	-0.420405793974393	0.214	0.374	3.2047822147741e-28
SDPR	1.40857531534685e-31	-0.262534446504687	0.699	0.74	3.7153991092904e-27
VCAM1	1.59920039643412e-30	-0.417879697735636	0.172	0.211	4.21821088567428e-26
SOCS3	1.65224939589402e-30	-0.295989512340554	0.612	0.642	4.35813823154965e-26
ATF3	2.40447212919696e-29	-0.353822816351316	0.382	0.382	6.34227613518282e-25
EDN1	2.80858029531914e-29	0.395020885999578	0.521	0.367	7.4081922449633e-25
PLA1A	4.05061011402477e-29	-0.283959050151195	0.254	0.376	1.06842942977631e-24
DNAJB1	5.10474087299161e-28	-0.316151694000742	0.483	0.482	1.346477500069e-23
SGK1	5.77215448727516e-28	-0.310063060902656	0.521	0.613	1.52252118910857e-23
HSPG2	4.56105552866663e-27	0.260700146923842	0.592	0.437	1.2030696167964e-22
ANGPT2	3.2940569870292e-26	0.251579615218564	0.157	0.064	8.68873411468692e-22
ADIRF	5.95497770822343e-26	0.251940869531688	0.668	0.635	1.57074447009809e-21
TNFAIP3	5.92690579331361e-25	-0.273820013614927	0.2	0.267	1.56333994110233e-20
CCL2	8.3365267782554e-25	-0.614055640767467	0.26	0.251	2.19892566830043e-20
CXCL2	1.34420979105645e-24	-0.586108683198975	0.219	0.276	3.54562216586961e-20
IGFBP7	3.66422191484342e-24	0.269361396615509	0.87	0.843	9.66511814478249e-20
IL1RL1	5.13024816875061e-24	-0.588662661995953	0.14	0.207	1.35320555947135e-19
CCL14	1.73329512908447e-23	0.452348348386302	0.504	0.367	4.57191256198611e-19
PLAT	3.14271789478521e-23	-0.274462676793569	0.256	0.308	8.28954699107495e-19
SERPINE1	1.68986250341306e-22	-0.389230880262301	0.361	0.406	4.45735032525262e-18
SOD2	9.40659424989267e-22	-0.257603866340834	0.495	0.541	2.48117736529419e-17
CCL23	1.97559305480464e-21	-0.404628565278189	0.188	0.194	5.21102180065821e-17
IL6	1.14213310676335e-20	-0.338061713764775	0.145	0.181	3.01260449570969e-16
MT1X	3.15069649865898e-20	-0.344769183838631	0.501	0.557	8.31059215451279e-16
FN1	1.19793594379367e-17	0.265396687558686	0.353	0.274	3.15979563894456e-13
IER3	1.74869125037429e-16	-0.300466685650626	0.352	0.321	4.61252291111226e-12
MT1A	3.77360570753866e-15	-0.263045934200024	0.107	0.152	9.95363977477473e-11
IGFBP3	2.82595090660526e-07	-0.359174981628518	0.126	0.15	0.00745401070635271
