## Supplementary material for "Single-cell RNA-sequencing reveals profibrotic roles of distinct epithelial and mesenchymal lineages in pulmonary fibrosis": Fibroblasts_ipf_vs_non_.csv

	p_val	avg_logFC	pct.1	pct.2	p_val_adj
SCGB3A1	2.44251183886744e-40	1.80886397801292	0.704	0.331	6.44261347738065e-36
SCGB1A1	1.26361333889284e-36	2.00528369090755	0.612	0.262	3.33303290399766e-32
SPARC	5.76441154346908e-18	-0.822912018919578	0.875	0.967	1.52047883282084e-13
ANXA2	2.45476441767221e-15	-0.508085779142695	0.954	0.985	6.474932104494e-11
RTN4	3.08493944028214e-15	-0.435693107487331	0.809	0.96	8.1371447616322e-11
MT-ND4L	9.5508338205212e-15	-0.465971979178082	1	1	2.51922343683888e-10
COL14A1	1.19106075018844e-14	0.634687705498757	0.875	0.742	3.14166094077205e-10
PRELP	2.82862204998771e-13	-0.658335112356187	0.763	0.873	7.46105638125259e-09
RSPO3	3.53588130110037e-13	0.774505669437923	0.599	0.298	9.32659410791244e-09
GPX3	1.1095691891896e-12	-0.85687066288496	0.618	0.698	2.92671065032541e-08
FSTL1	1.37826964905427e-12	-0.614117131200795	0.809	0.913	3.63546185331046e-08
COL3A1	1.48219568950642e-12	-0.97568984926554	0.829	0.862	3.90958757021108e-08
SFTPC	2.36189823232486e-12	0.957409859066333	0.414	0.564	6.22997896740327e-08
MFGE8	4.87708506610542e-12	-0.524431331504543	0.579	0.8	1.28642872788663e-07
MT-CYB	8.25182851214231e-12	-0.3611141218088	0.993	0.996	2.17658480664778e-07
COL6A2	4.45318964923556e-11	-0.427379216511673	0.921	0.993	1.17461783377886e-06
HIGD1A	7.02375720160064e-11	-0.418253400877194	0.243	0.52	1.8526564370662e-06
COL1A1	8.10972946971220e-11	-0.873273226790337	0.908	0.88	2.13910334222599e-06
FBLN5	1.35420008250642e-10	-0.493397612202666	0.664	0.811	3.57197355762719e-06
MT2A	1.50605387815684e-10	0.858173512161988	0.921	0.924	3.97251831441431e-06
IGFBP6	1.70407045723748e-10	-0.680334244677108	0.888	0.971	4.49482664505529e-06
MFAP5	2.62593120492097e-10	-0.951787795578219	0.467	0.724	6.92641873922005e-06
PI16	3.21937391070247e-10	-1.02994039295024	0.454	0.607	8.4917425642599e-06
CXCL12	4.6082208553922e-10	0.685051974175176	0.697	0.524	1.2155104150268e-05
VIM	4.81060443725636e-10	-0.392744953343669	0.993	1	1.26889313241511e-05
ANXA1	6.69507876733643e-10	-0.397393834962186	0.914	0.971	1.76596092646033e-05
SCGB3A2	7.35014126127581e-10	0.350523700580556	0.303	0.065	1.93874676048672e-05
EIF5	8.19752521876386e-10	0.369747025506085	0.697	0.498	2.16226122695334e-05
IGF1	1.08403419102118e-09	0.662872769539042	0.842	0.658	2.85935698565657e-05
CTHRC1	1.09671922948516e-09	-0.808068457703843	0.184	0.4	2.892816311613e-05
C1QTNF3	1.55682987582117e-09	-0.679925834121803	0.296	0.538	4.10645016345349e-05
YBX3	2.10784761744204e-09	-0.37286078522226	0.48	0.742	5.55986966052686e-05
MT-CO1	2.30890438028364e-09	-0.337051916860424	1	1	6.09019708387417e-05
COL5A1	3.61919569182934e-09	-0.492476485097794	0.355	0.52	9.54635247633825e-05
DUSP1	3.76227704583577e-09	-0.519567118669868	0.914	0.978	9.923758163801e-05
FBN1	3.83077191133645e-09	-0.566163066001316	0.73	0.851	0.000101044270705322
MIF	4.71389013821156e-09	0.330666949439035	0.954	0.945	0.000124338280175606
MT1A	5.94569907828258e-09	0.954419899223825	0.362	0.164	0.00015682970458786
HTRA3	6.09940652824613e-09	-0.571284298615076	0.388	0.676	0.000160884045995548
CTSK	1.07418024198439e-08	-0.534148867647282	0.711	0.862	0.000283336522428221
GABARAP	1.29832334575656e-08	0.279992632910047	0.967	0.985	0.000342458748910207
CD248	1.62819725298361e-08	-0.528686673020341	0.763	0.855	0.000429469589419487
CTGF	1.85017845982934e-08	-0.924484888260611	0.316	0.651	0.000488021572349185
LDHA	2.42011548182853e-08	-0.383642457033859	0.776	0.909	0.000638353860641911
SPOCK1	2.66005832231429e-08	-0.354490742123891	0.105	0.327	0.00070164358367684
EEF1A1	2.71415561676372e-08	-0.321327783886117	1	1	0.000715912827033766
LOXL1	3.84291056925538e-08	-0.363019353966549	0.211	0.433	0.00101364452085249
WFDC2	3.9699634165732e-08	0.354216083475209	0.197	0.047	0.00104715725038951
FST	4.17253420090082e-08	0.525297285687767	0.178	0.091	0.00110058934617161
ELN	4.69338915865443e-08	-0.499228182537267	0.618	0.811	0.00123797525837828
RARRES3	5.17854217286945e-08	0.350328939648984	0.586	0.433	0.00136594406893778
CYR61	5.9197926834077e-08	-0.793144951633468	0.572	0.811	0.00156146371610245
IL18	6.096076739649e-08	-0.353253118203541	0.072	0.269	0.00160796216161722
UGDH	6.36644920879786e-08	-0.365666040582308	0.336	0.578	0.00167927830780461
DBN1	6.41933683373817e-08	-0.39903756925948	0.276	0.531	0.00169322847663512
OAF	6.64779966172274e-08	-0.38744054417615	0.388	0.611	0.00175349011677261
CLEC3B	7.33676301894988e-08	-0.711417543512639	0.382	0.629	0.00193521798150841
IER2	8.29017082911623e-08	-0.590656455275307	0.625	0.771	0.00218669835959599
TGFBR3	9.02019195697132e-08	-0.417056074762158	0.316	0.48	0.00237925603249033
PLPP3	1.0727855813213e-07	0.453191923581577	0.77	0.669	0.00282968652785118
UBB	1.08513684333766e-07	0.292104553338477	0.974	0.887	0.00286226545167174
PRSS23	1.21757388708672e-07	-0.54654370636807	0.349	0.542	0.00321159464196865
RPS4X	1.29324609579012e-07	0.293252768448365	1	1	0.00341119522686559
GALNT15	1.78186226316977e-07	-0.366885266993599	0.039	0.229	0.0047000180915629
MT-CO2	2.61662069195809e-07	-0.289862126062363	0.993	0.996	0.00690186039917784
ANXA11	3.01364003351992e-07	-0.29373365470539	0.447	0.662	0.0079490783164155
GSN	3.34146550418879e-07	-0.501373322849985	0.928	0.985	0.00881378356039877
LBH	3.66277613820922e-07	0.330233871935454	0.375	0.16	0.00966130461975445
ISLR	3.73899204562191e-07	-0.393243728421124	0.638	0.833	0.00986233931873692
RHOB	3.89571452222685e-07	-0.522153235007167	0.704	0.807	0.0102757261952778
HSD3B7	4.31122986620779e-07	-0.26987150926449	0.086	0.28	0.0113717310180963
SEMA3C	4.64978410231088e-07	-0.520267422850194	0.316	0.549	0.0122647355266654
TPM1	5.10082359099258e-07	-0.426384969611294	0.553	0.698	0.0134544423859611
RAB32	5.5474640528345e-07	-0.302780867851125	0.224	0.447	0.0146325459321616
PHGDH	5.60386281335114e-07	-0.341749293722057	0.276	0.502	0.0147813089427763
ACTG1	5.8648929853042e-07	-0.346405383251512	0.967	1	0.0154698282273369
PCOLCE2	5.943943252051e-07	-0.586342621329885	0.217	0.516	0.0156783391159349
HLA-DPB1	6.14078383201294e-07	0.294288614254492	0.539	0.331	0.0161975455137005
SFTPA2	6.58979137435267e-07	0.256418340199082	0.23	0.076	0.01738189270813
SELK	6.60151685896215e-07	0.302516712702803	0.651	0.505	0.0174128210188845
NOX4	7.42797666163512e-07	-0.262461018374005	0.039	0.24	0.019592774040395
CYB5A	8.04202496238693e-07	0.291444390829348	0.816	0.669	0.021212449243288
SEPW1	8.60970598544107e-07	0.279184148081309	0.98	0.847	0.0227098214777979
RARRES2	8.7634660510721e-07	0.395879927151402	0.914	0.8	0.0231153944029129
MXRA8	9.96568043402889e-07	-0.318905765466021	0.73	0.876	0.026286475280838
VIT	1.16761107696908e-06	-0.275409671054992	0.112	0.335	0.0307980773772135
UAP1	1.34250870848799e-06	-0.456022043295542	0.461	0.665	0.0354113522037877
FMO1	1.34609253151596e-06	0.25577504651334	0.263	0.109	0.0355058827037966
PODN	1.36141643593836e-06	-0.376695022773888	0.757	0.869	0.0359100813307461
SAT1	1.42660996526883e-06	0.398284942300723	0.928	0.905	0.0376296910538959
UCHL1	1.62184987464492e-06	-0.393281520601927	0.263	0.404	0.0427795341435091
CYBA	1.72247971417592e-06	0.269629914478167	0.862	0.807	0.0454338474208183
COL6A1	1.98826125938632e-06	-0.342613920874006	0.895	0.956	0.0524443672388329
ADH1B	2.22420481185419e-06	-0.490516023412329	0.928	0.935	0.0586678503222781
SLIT3	2.23029851187434e-06	0.332697865866312	0.75	0.564	0.0588285838477095
SPON2	2.34382096725555e-06	-0.41321883286451	0.592	0.778	0.0618229656532996
EFEMP1	2.42401953647078e-06	-0.389337697105139	0.888	0.953	0.0639383633134898
NUCKS1	2.4959698608764e-06	0.271777774809244	0.77	0.698	0.0658361970203367
SERTAD1	2.52646744619047e-06	0.355862105786866	0.447	0.316	0.066640631828166
LMNA	2.69915383941745e-06	-0.352944825117141	0.901	0.898	0.0711955808223141
SRPX	2.71242648299216e-06	0.489328853886988	0.697	0.622	0.0715456733418843
GAPDH	2.81490225803969e-06	-0.256248904713559	0.993	0.996	0.0742486768603128
ACTB	3.28868305434945e-06	-0.320237838477091	0.987	1	0.0867455929245754
HSP90AB1	3.5596493217082e-06	0.273832311678311	0.941	0.909	0.0938928701586971
FHL1	3.56219390949375e-06	-0.383370968412876	0.678	0.876	0.0939599887507167
RPL17	5.18535329216709e-06	-0.314336648900513	0.908	0.964	0.136774063787491
GADD45B	5.2905481224977e-06	-0.63745056404163	0.586	0.604	0.139548787827122
PTGDS	6.12545639421861e-06	0.741926155980783	0.875	0.68	0.161571163310304
CALM1	6.33853031300146e-06	0.285957992872927	0.934	0.836	0.16719141406604
RPS10	6.41219403551247e-06	0.30010211029394	0.987	0.975	0.169134442074713
ACKR4	7.04377711149187e-06	-0.262775533237425	0.086	0.269	0.185793708869821
GRN	7.22850253076498e-06	-0.294781349748208	0.605	0.727	0.190666211253988
PTRF	7.27327965263834e-06	-0.280281948273255	0.586	0.771	0.191847297397641
PIM1	7.94679628781368e-06	-0.284449068469417	0.138	0.298	0.209612645683661
FAIM2	8.62143403901452e-06	0.308378079129793	0.487	0.342	0.227407565647086
RHOBTB3	8.91758535643684e-06	0.318210599583177	0.533	0.342	0.235219148946734
RHOA	9.6888637602332e-06	-0.285985719203603	0.901	0.949	0.255563159403671
CD34	1.08446896943236e-05	-0.391453618298876	0.566	0.764	0.286050380067174
JUNB	1.09086327593013e-05	-0.450017239483229	0.868	0.913	0.287737006292089
SERPING1	1.1567465129704e-05	-0.276257297343453	0.987	0.993	0.305115027726202
SERPINA3.1	1.4662034014211e-05	-0.364785371216714	0.217	0.4	0.386740471192843
COL5A2	1.60347847374812e-05	-0.382377164530285	0.507	0.585	0.422949517020541
TMEM176B	1.65542156308394e-05	0.333282038786705	0.77	0.64	0.43665054569465
MEDAG	1.67329191868282e-05	-0.321836433077678	0.336	0.593	0.441364209390968
HLA-B	1.69767491911939e-05	-0.304739732336458	0.921	0.964	0.447795713416122
DBNDD2	1.70051119391206e-05	-0.326016815945032	0.289	0.48	0.448543837618184
VASN	1.80294002824212e-05	-0.346657017218127	0.309	0.505	0.475561491249423
COL16A1	1.86489832363284e-05	-0.260690026746404	0.263	0.44	0.491904230824634
PLA2G2A	1.92036357968835e-05	-0.819589271297108	0.533	0.655	0.506534301414395
IGLV2-14	1.97164948644868e-05	0.255693439841133	0.178	0.004	0.520061985040568
PDGFRB	2.04777780628118e-05	-0.279171002211991	0.388	0.578	0.540142351962786
PMP22	2.05984351543114e-05	-0.265412897403511	0.855	0.935	0.543324924065271
IGF2	2.19734053869763e-05	0.44516665433193	0.467	0.389	0.579592513892273
BTG1	2.21546727624663e-05	0.279138522335606	0.717	0.524	0.584373803455573
H1F0	2.22261516467766e-05	-0.331095789442101	0.322	0.476	0.586259201987028
TCEAL4	2.48097835065359e-05	-0.291885646284851	0.539	0.673	0.654407659551898
C7	2.48964763264913e-05	0.570593545144513	0.868	0.727	0.65669435606386
CRTAP	2.76645629971721e-05	-0.258017395791008	0.671	0.807	0.729708178176408
SERPINA3	3.01977285975651e-05	-0.519515033980151	0.382	0.527	0.796525487217975
NID1	3.08472979047494e-05	-0.324258155964497	0.316	0.487	0.813659176833574
ANGPTL4	3.11514164926051e-05	0.345054412915714	0.362	0.189	0.821680912825444
PPP1R15A	3.17033861387126e-05	-0.393292417468533	0.539	0.593	0.836240216180823
SDC2	3.71553890310089e-05	-0.279662706573481	0.303	0.524	0.980047696470922
SFRP1	3.81300480401849e-05	0.48789913295112	0.493	0.429	1
DSE	3.94790828686171e-05	-0.257303737438365	0.217	0.389	1
TGFB1I1	4.03924834751064e-05	-0.253739503909372	0.296	0.495	1
FBLN2	4.05022869538853e-05	-0.340745486515634	0.816	0.924	1
SUN2	4.26976553016976e-05	-0.254407283566909	0.211	0.36	1
CPE	4.68770399110088e-05	-0.368450726220004	0.546	0.742	1
MYADM	5.0974474820249e-05	-0.311839332652784	0.52	0.705	1
C11orf96	5.12697044126534e-05	-0.364158147526028	0.296	0.491	1
HSP90B1	5.13175742549378e-05	0.289827402330212	0.954	0.88	1
KLF4	6.20822246837809e-05	-0.353613933650357	0.487	0.644	1
BHLHE40	6.36111469768596e-05	-0.328889647338632	0.263	0.4	1
S100A10	6.46506460967827e-05	-0.317133871472613	0.974	0.971	1
ANXA4	6.66349043736234e-05	-0.258861633916289	0.5	0.658	1
CHPF	6.73477181066431e-05	-0.254407283566909	0.434	0.618	1
PDLIM7	7.03635071000031e-05	-0.264013505372349	0.322	0.462	1
TSKU	7.12882357349967e-05	-0.280592062561976	0.263	0.411	1
TAGLN2	7.51930310793794e-05	-0.262689913133773	0.947	0.971	1
APP	7.83438727791994e-05	0.271918885399332	0.796	0.767	1
SFTPB	8.28037917716782e-05	0.28730882721842	0.355	0.175	1
CAMK2N1	8.66803058284221e-05	0.272418681545523	0.388	0.218	1
TMEM176A	8.69534336726145e-05	0.339367423179833	0.77	0.585	1
NFKBIA	8.92209568515342e-05	0.343387415109558	0.875	0.807	1
CADM3	9.43583780960528e-05	-0.278052335075401	0.184	0.389	1
LOX	9.71308779332454e-05	-0.300927299201802	0.375	0.564	1
TXNIP	9.99244860805917e-05	0.362874146218323	0.888	0.72	1
DCN	0.000111535365500306	-0.282708381807147	1	1	1
ITGBL1	0.000118031465177693	-0.251395233096917	0.151	0.338	1
BGN	0.000121966508165656	-0.385444909313029	0.691	0.869	1
RBM3	0.000150167725378875	-0.251512925540544	0.546	0.764	1
MAP1B	0.000157429064429509	-0.273581424708376	0.25	0.418	1
RPL36A	0.000162218032342425	-0.282272863629997	0.428	0.585	1
CREB5	0.00016429504513653	-0.289498603378179	0.204	0.364	1
MMP14	0.000167482873010751	-0.272745906379824	0.382	0.527	1
XBP1	0.000178857592506287	-0.274240919095777	0.388	0.589	1
PDGFRL	0.000214285356529872	-0.326398658050117	0.507	0.625	1
HTRA1	0.00021886991885052	-0.281420082812977	0.533	0.738	1
DDIT4	0.00024677828565361	0.435117301231602	0.487	0.28	1
KLF2	0.000254528669955775	-0.380256180019415	0.382	0.509	1
TSC22D1	0.000260181766435861	0.334110545580619	0.586	0.422	1
RNASE4	0.000285672749389639	-0.260486329643291	0.507	0.702	1
PLP2	0.000289955893628022	-0.267966813352541	0.447	0.615	1
IER3	0.000327602698236708	-0.438841269265163	0.336	0.458	1
FMO2	0.000394241514182927	0.382113681143297	0.638	0.436	1
MARCKSL1	0.000407113240745625	0.257604579958588	0.25	0.145	1
FXYD5	0.000438517309678246	0.259898117525122	0.487	0.385	1
A2M	0.000454464332679858	0.49322428541673	0.882	0.745	1
VCAN	0.000674599963812597	-0.341574605975958	0.507	0.745	1
SLPI	0.000705639590017124	-0.533679709622648	0.605	0.655	1
LSP1	0.00081994492405958	-0.270044424386348	0.447	0.516	1
SULF1	0.000867998519098621	-0.275350457412152	0.355	0.465	1
PNRC1	0.000909039132610573	0.250483604679267	0.908	0.84	1
IL32	0.000912630639629022	0.30285832702356	0.572	0.473	1
SPRY1	0.000927654831481326	0.256095186213397	0.645	0.553	1
NR4A1	0.000969336131647146	-0.423200688159811	0.625	0.665	1
SERPINE1	0.00108522099505498	-0.630165041922082	0.204	0.356	1
CRISPLD2	0.0011101089903396	-0.271339342016305	0.553	0.662	1
COL1A2	0.00116283411609321	-0.304472145168341	0.987	0.985	1
CILP	0.00125456603808413	-0.345379061772635	0.296	0.36	1
MFAP4	0.00173334493656091	-0.273180398074834	0.836	0.942	1
CRIP1	0.00175125891395034	-0.356145605414394	0.783	0.771	1
G0S2	0.00272851367721699	0.268960713976173	0.388	0.236	1
TUBA1B	0.00277050251801381	-0.269686228258201	0.717	0.785	1
TNFAIP6	0.00330553206462862	-0.289350597753695	0.283	0.345	1
FOS	0.00352842827645288	-0.312756233173296	0.921	0.945	1
IGFBP7	0.00371337158514114	-0.273664788516735	0.947	0.964	1
CES1	0.00420762371237164	0.259438350044422	0.52	0.385	1
PDK4	0.00457655796259936	0.358267543770464	0.586	0.375	1
MT1M	0.00610897826042293	0.405364661118978	0.382	0.389	1
CXCL14	0.00758969247070502	0.596667729564041	0.539	0.436	1
BST2	0.00782112029766152	0.255215211920807	0.421	0.345	1
ZFP36	0.0095249363284992	-0.282806444977012	0.895	0.913	1
GEM	0.012168088544069	-0.257260352549315	0.447	0.571	1
CRABP2	0.0122496537367763	-0.262136351368428	0.447	0.465	1
CLU	0.0156069883740908	-0.261730443122049	0.928	0.945	1
ADM	0.0243554745365615	-0.307128129945645	0.296	0.338	1
SERPINE2	0.0251974949535045	-0.262400931247654	0.27	0.371	1
TAGLN	0.0277382978518056	-0.302574103474299	0.441	0.611	1
CYP4B1	0.0435626392179975	-0.259180562319566	0.079	0.218	1
C10orf10	0.045051186132181	-0.30811146253877	0.243	0.305	1
IGFBP2	0.0573774179624933	0.308946826479121	0.217	0.171	1
CXCL1	0.0608383199040626	0.317985090947495	0.145	0.036	1
HSPA1A	0.0613039973491294	-0.300874566320201	0.737	0.604	1
CCL2	0.26018495541538	0.262188534240082	0.493	0.327	1
IGKV3-20	0.993189872718797	0.452583031085234	0.158	0	1
