## Supplementary material for "Single-cell RNA-sequencing reveals profibrotic roles of distinct epithelial and mesenchymal lineages in pulmonary fibrosis": KRT5-KRT17+_ipf_vs_non_.csv

	p_val	avg_logFC	pct.1	pct.2	p_val_adj
CCL2	0.004351143	-0.840655471	0.267	0.369	1
MALAT1	1.11E-10	-0.688105905	1	1	2.93E-06
SAA1	0.003712972	-0.571318398	0.067	0.117	1
F3	1.31E-07	-0.528486906	0.66	0.739	0.003464961
EDN2	0.000406383	-0.5262917	0.235	0.369	1
SOD2	3.79E-05	-0.48342665	0.398	0.523	1
ANGPTL4	0.000178157	-0.439102194	0.139	0.243	1
MT-ND4L	4.29E-10	-0.436446441	0.997	1	1.13E-05
S100A2	0.046950476	-0.435226539	0.618	0.577	1
AQP3	0.000731589	-0.406922394	0.644	0.658	1
AHNAK	6.15E-10	-0.403413628	0.455	0.694	1.62E-05
CYBA	1.71E-08	-0.3950617	0.457	0.739	0.000451114
TNFRSF12A	0.000102608	-0.393803355	0.684	0.865	1
VSIG1	0.01516973	-0.388681742	0.072	0.117	1
EZR	1.61E-07	-0.388047023	0.898	0.892	0.004234382
C3	0.000907255	-0.369309204	0.385	0.396	1
TM4SF1	1.23E-05	-0.368604691	0.976	0.982	0.325001565
LMO7	1.62E-06	-0.368546617	0.751	0.838	0.04261116
HSPA5	3.59E-06	-0.368490435	0.783	0.883	0.094666928
LRRFIP2	7.94E-12	-0.35790952	0.366	0.703	2.09E-07
MT-CYB	1.21E-10	-0.350896175	0.997	1	3.19E-06
DYNC1H1	1.25E-06	-0.342768952	0.556	0.64	0.033073531
PHLDA1	0.000356887	-0.340559791	0.447	0.586	1
DSC2	1.17E-06	-0.331957556	0.495	0.586	0.03096589
CD55	0.000182124	-0.328795085	0.866	0.838	1
NEAT1	7.48E-05	-0.323761043	0.992	1	1
CAV1	0.003499344	-0.323263726	0.484	0.595	1
DSP	5.15E-05	-0.319407988	0.674	0.793	1
SYNE2	7.03E-06	-0.314160707	0.495	0.64	0.185465094
EMP3	0.000160763	-0.312619499	0.249	0.36	1
HRH1	1.73E-09	-0.308541632	0.158	0.387	4.57E-05
PDIA3	1.35E-06	-0.306699374	0.834	0.883	0.035694914
NAPSA	0.00955388	-0.302998106	0.818	0.874	1
C15orf48	0.031358823	-0.301235987	0.289	0.378	1
SERPINA3	0.071790053	-0.299420572	0.091	0.207	1
PRSS22	9.50E-06	-0.299189866	0.484	0.595	0.250664674
AKAP13	5.74E-06	-0.295454236	0.492	0.658	0.151482677
CTSZ	5.39E-06	-0.295107074	0.412	0.559	0.14206012
PRSS23	0.004352374	-0.292331081	0.543	0.685	1
LCN2	0.014404936	-0.291561985	0.321	0.351	1
CRIP1	0.011675718	-0.290922756	0.676	0.694	1
MZT2B	1.97E-07	-0.290536622	0.401	0.55	0.005187448
PDLIM3	0.000156542	-0.29024928	0.297	0.405	1
EPS8	1.69E-06	-0.289708113	0.46	0.667	0.044597192
VIM	0.003274641	-0.28819337	0.933	0.928	1
CD44	3.17E-05	-0.287261564	0.484	0.604	0.835097669
SPTBN1	1.63E-05	-0.286793289	0.778	0.811	0.430121559
XBP1	1.11E-05	-0.286386526	0.468	0.649	0.292711534
SYNE1	0.000254615	-0.286108052	0.425	0.505	1
NAMPT	7.72E-05	-0.28543561	0.305	0.414	1
MT-ATP8	5.24E-05	-0.282796588	0.995	1	1
GPRC5A	0.000201637	-0.279798789	0.909	0.946	1
GRN	1.97E-06	-0.279421719	0.66	0.775	0.052086297
EDN1	0.014820603	-0.279127865	0.372	0.369	1
ATP2B1	7.53E-08	-0.278516221	0.123	0.324	0.001985606
ZNF431	2.82E-06	-0.276234154	0.27	0.423	0.074402908
SCGB3A2	0.401707632	-0.275064765	0.345	0.288	1
PDZK1IP1	0.002324234	-0.27412703	0.54	0.604	1
AKAP12	0.010714505	-0.273061192	0.11	0.171	1
TMEM165	6.68E-06	-0.272682368	0.682	0.811	0.176157233
CANX	9.44E-06	-0.271711794	0.765	0.865	0.248905185
GADD45B	0.021549113	-0.271375716	0.457	0.559	1
TGFBR2	4.76E-05	-0.270710316	0.457	0.559	1
CAST	3.78E-05	-0.270263987	0.735	0.802	0.997716267
ACADVL	3.73E-05	-0.269138495	0.591	0.676	0.983650604
HLA-E	2.94E-05	-0.268905753	0.679	0.766	0.775658124
SEMA3B	7.76E-07	-0.268581901	0.294	0.477	0.020471903
B4GALT1	0.000147445	-0.268037387	0.628	0.73	1
PDIA6	5.71E-05	-0.267998981	0.666	0.766	1
PNN	4.21E-06	-0.267344277	0.324	0.523	0.11115507
PARD6B	2.66E-05	-0.266126621	0.291	0.423	0.701680385
CLU	0.026424603	-0.264006145	0.099	0.144	1
LAMB3	0.000772704	-0.261243836	0.832	0.901	1
CLTC	5.60E-06	-0.259786233	0.545	0.694	0.147836347
ABL2	4.35E-06	-0.258793895	0.214	0.378	0.11468275
SGMS2	7.61E-05	-0.258588956	0.473	0.568	1
PLAU	0.029057279	-0.257049648	0.639	0.631	1
SYNGR2	5.41E-05	-0.256929089	0.861	0.91	1
JMJD1C	2.94E-05	-0.254699471	0.495	0.649	0.775375025
VPS13C	0.00017038	-0.25354334	0.479	0.604	1
CLIC1	6.44E-06	-0.253255841	0.896	0.937	0.169931735
SERPINA3.1	0.019924275	-0.252028491	0.048	0.126	1
LSR	3.10E-05	-0.250480471	0.695	0.811	0.817427154
KRT7	0.006034124	0.250189964	0.976	0.991	1
FILIP1L	0.000332715	0.250535046	0.369	0.234	1
AKR1C3	0.000632411	0.251080828	0.364	0.207	1
MRPL33	9.55E-05	0.251288214	0.751	0.613	1
RND3	0.003171316	0.25232019	0.575	0.477	1
CALD1	0.005362786	0.253532703	0.797	0.712	1
DNAJC15	3.47E-05	0.253581917	0.783	0.649	0.916232996
HIST1H4C	0.000531045	0.253845112	0.503	0.351	1
UQCRB	9.49E-06	0.254283485	0.914	0.748	0.25026247
RPL23A	6.79E-06	0.255079398	0.976	0.91	0.179200847
RPL7	5.74E-06	0.255108777	0.976	0.901	0.151456056
NCOA7	0.003947882	0.256377926	0.757	0.55	1
H3F3A	7.16E-07	0.256407645	0.997	0.982	0.018891724
NPC2	0.000566455	0.257669858	0.992	0.964	1
RNASE1	0.010759962	0.259729978	0.858	0.865	1
RPS23	4.31E-06	0.26098295	0.995	1	0.113572643
CXCL2	0.106530033	0.261589652	0.652	0.523	1
RPS8	5.61E-06	0.262738152	1	0.973	0.14784851
RPS11	5.09E-06	0.263674345	0.939	0.811	0.134140968
RPS3A	6.34E-06	0.263867243	0.997	0.955	0.167244915
RPL30	2.64E-06	0.264641565	1	0.991	0.06952886
SERPINE1	0.094976501	0.265119487	0.227	0.225	1
KLF6	0.002701521	0.2657814	0.928	0.856	1
RPS27A	2.33E-06	0.2661626	1	1	0.061391851
RPL35	1.12E-06	0.267670293	0.979	0.901	0.029598271
NDUFA1	1.32E-05	0.268695476	0.837	0.658	0.347955968
RPS21	4.07E-07	0.271519793	0.989	0.991	0.010723545
SFTPA2	0.077241242	0.271916739	0.102	0.099	1
RPL24	2.51E-07	0.272060304	0.987	0.973	0.006619846
ANKRD37	0.000419567	0.272940444	0.428	0.243	1
POLR2L	5.68E-06	0.274313923	0.939	0.847	0.14985387
PDLIM7	0.000715295	0.274391501	0.628	0.45	1
TOMM7	1.07E-05	0.274858793	0.872	0.712	0.283058003
NDUFB1	1.26E-05	0.277517343	0.599	0.36	0.331707132
RPL9	1.94E-07	0.277949169	0.981	0.928	0.005124263
TMEM258	5.33E-07	0.279449039	0.936	0.757	0.014067115
TMSB10	7.17E-06	0.280366517	1	1	0.18912984
RPS15A	1.19E-06	0.28182928	0.989	0.991	0.031437582
RPL36	4.61E-07	0.284089515	0.989	0.919	0.012172086
DDIT4	0.002814666	0.296572049	0.46	0.261	1
GALNT10	5.79E-05	0.296731908	0.588	0.333	1
USMG5	5.25E-07	0.298301207	0.912	0.766	0.013841097
UBB	7.55E-06	0.29936003	0.965	0.928	0.199271245
NGFRAP1	3.31E-06	0.301233129	0.799	0.622	0.087366429
RPL26	2.86E-07	0.302769747	0.989	0.946	0.007554293
RPL22	1.05E-08	0.306429061	0.984	0.91	0.000277269
SYT8	0.007442575	0.307181324	0.468	0.36	1
PRSS2	0.066704731	0.309489671	0.746	0.64	1
RPS6	2.31E-07	0.309941119	0.995	0.946	0.006100915
RPS10	1.91E-07	0.311900129	0.992	0.901	0.005034373
SLIRP	1.13E-06	0.312537708	0.634	0.405	0.029758888
UQCRQ	6.65E-08	0.312939718	0.944	0.82	0.001754601
UBL5	5.32E-09	0.317731905	0.955	0.838	0.000140409
EGR1	0.005364545	0.322729218	0.618	0.514	1
SOX4	4.58E-05	0.323056327	0.981	0.91	1
RPS20	5.60E-07	0.32365688	0.888	0.739	0.014766237
TMSB4X	4.81E-07	0.323971603	1	1	0.01268301
MIF	3.35E-08	0.324000936	0.981	0.973	0.000884144
MYEOV2	7.35E-07	0.324652778	0.714	0.477	0.019398723
RPL37A	1.50E-08	0.326361912	0.976	0.892	0.000395442
NDUFA13	1.81E-07	0.334087695	0.84	0.604	0.004761744
RPS13	2.51E-08	0.335007235	0.997	0.928	0.000662092
ANXA4	1.94E-06	0.34027711	0.826	0.721	0.051198008
JUND	4.25E-05	0.340896953	0.864	0.766	1
C4orf48	1.25E-07	0.342386497	0.866	0.793	0.003296142
PLA2G16	2.69E-06	0.344245354	0.636	0.441	0.070930519
GPX1	9.80E-08	0.34460712	0.973	0.928	0.002585415
LY6D	0.000494569	0.345579628	0.321	0.144	1
RPL12	2.42E-08	0.34687711	0.995	0.955	0.00063853
AMIGO2	7.85E-06	0.34798524	0.588	0.396	0.206983633
TPM1	0.000430051	0.348205258	0.925	0.847	1
ARL4C	8.55E-06	0.350666975	0.73	0.595	0.225469092
OCIAD2	3.45E-06	0.35365083	0.944	0.937	0.090997301
DNAJB1	0.000314343	0.355024568	0.655	0.613	1
RCAN1	3.78E-05	0.355395213	0.481	0.27	0.997847166
SDC1	8.16E-07	0.35729788	0.88	0.775	0.021515065
RPS17	3.07E-09	0.357420776	0.949	0.829	8.09E-05
RPL31	3.11E-09	0.357521288	0.957	0.766	8.21E-05
RPL10A	1.09E-09	0.358171317	0.989	0.946	2.89E-05
RASD1	0.00219784	0.359444177	0.452	0.297	1
TMA7	4.77E-11	0.362716504	0.976	0.874	1.26E-06
COX7C	2.04E-11	0.365826898	0.987	0.919	5.38E-07
UQCR11	4.03E-10	0.370936189	0.944	0.73	1.06E-05
SFTA3	5.16E-07	0.374213795	0.69	0.523	0.013598734
COMMD6	3.02E-10	0.375961767	0.922	0.757	7.97E-06
RPL38	2.83E-10	0.37623604	0.965	0.82	7.46E-06
HSPA1B	0.001875622	0.379674439	0.575	0.495	1
ATP5I	6.60E-09	0.380982124	0.791	0.568	0.000174125
UQCR10	1.35E-10	0.389098625	0.949	0.793	3.56E-06
SFTPA1	0.0321972	0.396129751	0.107	0.144	1
CXCL14	0.037527541	0.396317453	0.342	0.261	1
SMIM22	5.10E-09	0.401902897	0.706	0.459	0.00013465
ZFP36	5.67E-05	0.407904592	0.869	0.712	1
RPL35A	1.44E-12	0.415144793	0.989	0.91	3.80E-08
PEG10	8.67E-05	0.42227026	0.257	0.144	1
RPL37	3.58E-13	0.431167522	0.992	0.946	9.43E-09
ATP5E	1.47E-15	0.433139693	0.981	0.928	3.87E-11
RPL21	2.37E-13	0.434485287	0.984	0.901	6.24E-09
RPL41	1.96E-11	0.437594044	0.989	0.955	5.16E-07
ROMO1	1.36E-13	0.44818633	0.893	0.721	3.59E-09
NDUFC1	1.09E-12	0.464004097	0.84	0.613	2.87E-08
RPL39	1.62E-12	0.466256525	0.989	0.919	4.28E-08
OST4	2.52E-16	0.467582177	0.965	0.883	6.64E-12
RPS29	3.79E-11	0.476753027	0.941	0.757	9.99E-07
NR4A1	6.77E-06	0.482047266	0.556	0.297	0.178584559
ANKRD1	0.002431857	0.483111619	0.144	0.072	1
SIK1	6.03E-11	0.485077237	0.489	0.126	1.59E-06
GDF15	1.25E-06	0.496463843	0.96	0.874	0.032841365
RPL34	8.69E-15	0.496863736	0.992	0.919	2.29E-10
RPS28	4.95E-18	0.501443233	0.995	0.991	1.31E-13
AC090498.1	3.13E-16	0.524795147	0.997	0.982	8.25E-12
RHOB	2.25E-09	0.530291611	0.912	0.793	5.94E-05
FOSB	2.74E-08	0.53781316	0.821	0.595	0.000722667
C19orf33	7.48E-13	0.558904158	0.904	0.775	1.97E-08
DUSP1	1.61E-09	0.563557649	0.928	0.856	4.24E-05
RPS27	3.55E-19	0.580804332	0.987	0.91	9.37E-15
RPS26	2.43E-19	0.582367219	0.987	0.973	6.40E-15
HOPX	8.60E-09	0.583009795	0.936	0.883	0.000226945
PCP4	4.17E-07	0.625608543	0.578	0.306	0.011011624
C8orf4	3.16E-12	0.683322033	0.885	0.757	8.33E-08
CYP4B1	1.61E-09	0.713736614	0.61	0.36	4.25E-05
ATF3	3.12E-11	0.723793536	0.818	0.532	8.22E-07
FOS	1.24E-12	0.742569875	0.93	0.784	3.26E-08
HSPA1A	2.31E-08	0.786433557	0.682	0.532	0.000610391
SFTPC	0.00423602	0.811246573	0.385	0.523	1
HSPA6	5.96E-06	1.01427114	0.219	0.081	0.157288235
SCGB3A1	1.08E-07	1.110097169	0.607	0.468	0.002860576
SCGB1A1	7.36E-11	1.515068466	0.39	0.225	1.94E-06
