## Supplementary material for "Single-cell RNA-sequencing reveals profibrotic roles of distinct epithelial and mesenchymal lineages in pulmonary fibrosis": Lymphatic_Endothelial_Cells_ipf_vs_non_.csv

	p_val	avg_logFC	pct.1	pct.2	p_val_adj
SFTPC	1.73101575966159e-215	2.01605616775826	0.909	0.556	4.56590026925938e-211
SCGB3A1	7.27495004424075e-163	1.45480802063512	0.926	0.393	1.91891357316938e-158
SCGB1A1	3.96434546434107e-144	1.58477476268266	0.877	0.3	1.04567540312924e-139
SFTPA1	6.03063824525725e-88	1.00351156470956	0.659	0.137	1.59070144995151e-83
HLA-B	1.52815914653763e-70	-0.620894926810746	0.995	0.998	4.03082538082232e-66
IGFBP7	4.57773518006338e-69	-0.588490907441653	0.998	0.995	1.20746920844532e-64
SFTPB	4.40562022842779e-67	0.788330473657402	0.663	0.239	1.1620704476524e-62
SFTPA2	3.2689440070424e-60	0.72964953364807	0.512	0.1	8.62249360737573e-56
SLPI	8.35547466207374e-59	0.681892507100836	0.764	0.417	2.20392355161519e-54
TXNIP	1.03182293142675e-58	0.688774319455127	0.964	0.848	2.72163934622433e-54
SERPINA1	1.26965898396174e-57	0.608156469250031	0.62	0.284	3.34897950199588e-53
SCGB3A2	1.0648965016695e-56	0.789334794050735	0.558	0.103	2.80887750245364e-52
SMAD1	5.44297749591595e-53	-0.646807436659769	0.515	0.79	1.43569417409775e-48
HSPA1A	5.67365863272829e-50	-1.27342193899412	0.599	0.661	1.49654093755474e-45
RPL39	1.281833334376e-49	0.38899756042254	1	1	3.38109178608358e-45
POLR2L	9.14665086917974e-46	0.458912826286101	0.991	0.942	2.41261209976354e-41
ITM2B	6.62380302968314e-44	0.428274187250891	0.998	0.995	1.74716052513952e-39
PDPN	2.56237963291594e-42	-0.57869676082965	0.557	0.801	6.75878875774237e-38
NAPSA	6.11684120335622e-41	0.533710257241996	0.358	0.039	1.61343920420927e-36
WFDC2	2.40212697456263e-40	0.513170041737564	0.361	0.061	6.33609032080386e-36
JUN	6.44692493892769e-39	-0.834901588983638	0.815	0.872	1.70050539114096e-34
PCBP1	1.39489868962597e-38	-0.43749739961222	0.688	0.885	3.67932427362643e-34
PRSS23	2.48563423875604e-37	-0.670752343400287	0.604	0.775	6.55635743156681e-33
APOD	7.77087931505632e-36	-1.10851942467089	0.137	0.485	2.04972483693241e-31
LAPTM5	9.84820152118899e-36	-0.489370876118363	0.699	0.879	2.59766011524402e-31
HSPA8	4.95076720661882e-34	-0.491150244890725	0.872	0.934	1.30586386608984e-29
PPP1R15A	8.6960898994224e-34	-0.631283234286046	0.397	0.677	2.29376763277065e-29
HSPA1B	1.14522660577476e-33	-1.13273598186155	0.209	0.359	3.02076421805209e-29
FABP5	4.88010219062631e-33	-0.652091029996052	0.894	0.908	1.2872245548215e-28
ANGPT2	8.61674034656538e-33	-0.979008696512247	0.132	0.422	2.27283760121355e-28
FSCN1	1.61576939493678e-32	-0.543260399841851	0.495	0.777	4.26191493302474e-28
PPDPF	5.98819255557563e-32	0.338032564321684	0.995	0.979	1.57950555038418e-27
MT-CO3	1.20252206561017e-31	0.416839838339909	0.998	0.994	3.17189245245995e-27
HLA-A	4.02384991332556e-30	-0.374733547688419	0.997	0.998	1.06137089163788e-25
HLA-C	6.09436155465954e-30	-0.387223668946617	0.986	0.998	1.60750974727255e-25
SPRY1	1.13609061377044e-29	-0.635561511199642	0.175	0.465	2.99666621194228e-25
HLA-E	2.53453020239542e-29	-0.325835416258637	0.997	0.998	6.68533031485839e-25
RGS16	8.24246883600398e-29	-0.809502442162042	0.269	0.481	2.17411600487277e-24
PNPLA2	1.77629347543422e-28	-0.411879310599773	0.656	0.848	4.68532930015284e-24
RPL13A	3.25103447545366e-28	0.311198066428245	0.993	0.985	8.57525363590411e-24
NPC2	9.92388641062543e-28	0.363737603925928	0.966	0.918	2.61762351853067e-23
CCL2	1.97620356603596e-27	-1.44559177339716	0.118	0.239	5.21263214613304e-23
CCL21	9.05745266604737e-26	0.614545975263293	0.988	0.973	2.38908428972331e-21
GADD45B	1.28666045424999e-25	-0.711590009375974	0.618	0.73	3.3938242801752e-21
ZFP36	2.05212094757034e-25	-0.729691167515031	0.786	0.834	5.41287942340628e-21
CYB5A	3.11343889662389e-25	0.379591388123671	0.692	0.549	8.21231777762485e-21
HTRA1	7.17174127933138e-25	-0.41583606601165	0.37	0.612	1.89169019724924e-20
HOPX	1.49258912868011e-24	0.35654906805219	0.247	0.032	3.93700234471953e-20
JUNB	2.41500869671528e-24	-0.56102105548513	0.875	0.926	6.3700684393259e-20
ADIRF	6.05150513205937e-24	0.531791568482241	0.943	0.859	1.5962055086833e-19
PHLDA1	6.25413010292277e-24	-0.548585322171365	0.229	0.441	1.64965189724794e-19
HSPA5	1.71544948977471e-23	-0.612830565517581	0.414	0.614	4.52484111917876e-19
SQSTM1	3.34658308192311e-23	-0.381539946597724	0.776	0.903	8.82728219518858e-19
DDIT4	4.94679877796609e-23	0.608199068424466	0.69	0.41	1.30481711366412e-18
CTSH	6.70587729155112e-23	0.391361606314959	0.728	0.554	1.76880925319244e-18
APP	8.63627637744956e-23	-0.333692480764709	0.961	0.979	2.27799062007987e-18
RPL12	1.22054112886725e-22	0.259915027013934	0.998	0.998	3.21942133561313e-18
CYR61	1.65453265750497e-22	-0.854048608458161	0.173	0.42	4.36416079070086e-18
SSR4	3.4494972968297e-22	0.301003974383811	0.901	0.847	9.0987390198477e-18
NFKBIA	5.14764455877385e-22	-0.499557700353575	0.858	0.864	1.35779420526778e-17
FXYD6	5.73362265397379e-22	-0.370535724606285	0.594	0.742	1.51235764743867e-17
DDX5	6.97975769829107e-22	-0.325827125966653	0.928	0.979	1.84105068807824e-17
LMNA	7.60070046901594e-22	-0.47372668081684	0.752	0.856	2.00483676271233e-17
ROBO4	2.33825708445484e-21	-0.369845510238225	0.31	0.523	6.16762071166653e-17
SCN3B	4.02078606209062e-21	-0.341133884424292	0.233	0.446	1.06056273959764e-16
RNASE1	6.19247477383525e-21	0.452484002616134	0.497	0.27	1.63338907109452e-16
UBC	9.28743534117503e-21	-0.318579607005077	0.986	0.995	2.44974681994174e-16
TM4SF18	1.2384402903906e-20	-0.436587971951966	0.514	0.698	3.26663395396329e-16
H3F3B	1.67444601341755e-20	-0.281854113268365	0.991	1	4.41668624959148e-16
JUP	3.12107223027602e-20	-0.34985293227492	0.336	0.561	8.23245222179905e-16
DNAJB1	3.19594774767013e-20	-0.680721004403017	0.284	0.409	8.4299513740295e-16
FABP4	3.38372801169548e-20	-0.85529075797278	0.642	0.743	8.92525937644917e-16
MIF	4.12037182461186e-20	0.255840081623366	0.988	0.987	1.08683047617787e-15
CALCRL	5.21340286016195e-20	-0.386756956594451	0.765	0.906	1.37513927242492e-15
CXCL2	6.95424722011653e-20	-0.934404444030032	0.091	0.242	1.83432178925014e-15
TIMP1	1.44841634063707e-19	0.488979111371785	0.986	0.981	3.82048778169841e-15
CXCL17	5.81760017907039e-19	0.27372391605992	0.182	0.015	1.5345083992334e-14
LHFP	6.51815498773611e-19	-0.347584704894303	0.433	0.64	1.71929374111515e-14
MMRN1	7.35568387423518e-19	-0.406062369122842	0.94	0.943	1.94020873550701e-14
MT-ND4	1.12401418214885e-18	0.350933777703035	0.995	0.979	2.96481220825402e-14
CD34	1.23772369761089e-18	-0.433682050638874	0.423	0.601	3.26474379718824e-14
PTMS	2.30624655136204e-18	-0.320179137045468	0.707	0.837	6.08318652852766e-14
KLF4	3.15956954467481e-18	-0.479932735103599	0.464	0.659	8.33399658798875e-14
RCSD1	3.88037152264095e-18	-0.29860257150225	0.204	0.443	1.023525596527e-13
WFS1	6.72715535491267e-18	-0.343745876144351	0.426	0.633	1.77442176796532e-13
MYADM	6.78300008313261e-18	-0.454227391384593	0.243	0.441	1.78915193192789e-13
RPL17	7.03854338881823e-18	0.316645855814312	0.99	0.952	1.85655658966858e-13
MYC	7.90067666745545e-18	-0.508974270460753	0.166	0.409	2.08396148457472e-13
LAMA4	1.14493500265153e-17	-0.350126149725082	0.613	0.766	3.01999505649394e-13
TIE1	2.24293852875373e-17	-0.313680392270388	0.536	0.73	5.9161989572937e-13
SLC27A3	2.57952771766352e-17	-0.346836099621499	0.197	0.433	6.80402026088107e-13
YBX3	5.59913313078992e-17	-0.351630817922914	0.568	0.727	1.47688334590846e-12
CTGF	8.18759810817788e-17	-0.685608748150362	0.156	0.318	2.15964275299408e-12
HLA-DRB5	8.71458594547645e-17	0.339178481904594	0.803	0.572	2.29864633483832e-12
GGT5	2.31609343593338e-16	-0.386678318159152	0.341	0.47	6.10915965596149e-12
PROX1	2.346180349087e-16	-0.391439781628423	0.683	0.746	6.18851990678677e-12
RBP1	2.38150023967968e-16	0.367756021198117	0.526	0.328	6.28168318220309e-12
GPM6A	2.95186343289392e-16	-0.309664800825516	0.476	0.638	7.7861301769443e-12
MT-ND3	3.30168958513114e-16	0.307563223877878	0.998	0.994	8.70886661870041e-12
TUBB	4.04445194033283e-16	-0.304367454946488	0.817	0.877	1.06680508830159e-11
LYVE1	4.15246819459734e-16	0.537866456978002	0.791	0.446	1.09529653568894e-11
SLC43A3	4.20691997177203e-16	-0.26237883393751	0.183	0.378	1.10965928095431e-11
HSPH1	4.53041797049765e-16	-0.448564533214007	0.134	0.318	1.19498834807817e-11
RALGDS	4.76350117471763e-16	-0.298186118584641	0.144	0.321	1.25646870485527e-11
MZT2B	6.45272048642605e-16	-0.279908636222304	0.389	0.606	1.7020340827046e-11
CDC37	6.68946315193058e-16	-0.297238010631506	0.567	0.79	1.76447969558473e-11
DNAJA1	7.36372542793435e-16	-0.351977808129934	0.45	0.635	1.94232985612624e-11
BCAR1	8.99850009936681e-16	-0.257977120724529	0.223	0.441	2.37353437120998e-11
MGST1	1.27641474712662e-15	0.275400270245582	0.317	0.141	3.36679917849589e-11
ITGA1	1.52723893777896e-15	-0.295089945922886	0.252	0.449	4.02839814617956e-11
PEA15	1.62709207543598e-15	-0.300429518567696	0.406	0.633	4.29178076737748e-11
MIR4435-2HG	1.95515822886304e-15	-0.338131669583699	0.312	0.538	5.15712086027203e-11
ARF1	2.96840789669496e-15	-0.252474167042075	0.733	0.879	7.82976950911231e-11
SOCS3	3.45108061214289e-15	-0.518310986615342	0.295	0.456	9.10291533064931e-11
KLF6	5.75697711239809e-15	-0.368475315821592	0.868	0.9	1.51851785293724e-10
EIF4A1	6.22357469735536e-15	-0.303355610447642	0.2	0.405	1.64159229792142e-10
GNAS	6.58790830585534e-15	-0.32536905370553	0.736	0.856	1.73769257383546e-10
KANK3	6.79693141332353e-15	-0.282284016419734	0.49	0.664	1.79282659889235e-10
FHL3	8.15435485684286e-15	-0.274675920972389	0.204	0.401	2.15087418058944e-10
SRSF5	8.25430230417127e-15	-0.306511159078239	0.469	0.67	2.17723731877125e-10
CASP4	9.58255906711885e-15	-0.272516916028948	0.277	0.52	2.52759160513394e-10
S100A11	1.01597314436902e-14	0.272948764314181	0.979	0.897	2.67983236290215e-10
MEF2C	1.01647157750564e-14	-0.297696660235674	0.437	0.617	2.68114707998662e-10
SP100	1.07429314670038e-14	-0.259466399665021	0.259	0.488	2.83366303305159e-10
CEBPD	1.20687185533171e-14	-0.407395873325011	0.67	0.79	3.18336589280845e-10
RAMP2	1.24831213900682e-14	0.288938348544722	0.973	0.932	3.29267292905829e-10
CDKN1A	1.30314916464677e-14	-0.514240144943858	0.301	0.446	3.4373165515888e-10
BTG1	1.36714765145192e-14	-0.309474233590632	0.721	0.829	3.60612536023473e-10
SH2D3C	2.4290676875985e-14	-0.252712736795038	0.245	0.447	6.40715183957858e-10
TUBA1B	2.81159597263741e-14	-0.316629158745275	0.808	0.885	7.4161466970257e-10
C16orf62	2.9677842496724e-14	-0.29969401093752	0.471	0.601	7.8281245153609e-10
TM4SF1	3.19067180918063e-14	-0.367926089442915	0.885	0.924	8.41603503107574e-10
NRN1	4.41988702811757e-14	-0.258879980028869	0.389	0.599	1.16583360140657e-09
BACE2	4.45904972289008e-14	-0.325072903276433	0.514	0.691	1.17616354540672e-09
GMFG	6.11107773546522e-14	-0.301216879750389	0.491	0.675	1.61191897428366e-09
OAF	7.57669740050851e-14	-0.271255841679388	0.375	0.546	1.99850547333213e-09
MATR3.1	8.11443122891117e-14	-0.252367739600546	0.241	0.46	2.1403435252499e-09
IRF2BP2	8.20043408119805e-14	0.275268795094197	0.437	0.252	2.16302849759761e-09
EIF4H	8.38748072812378e-14	-0.267090973078882	0.303	0.512	2.21236579165721e-09
RPN1	1.10502080530303e-13	-0.280294033313327	0.447	0.67	2.91471337814781e-09
RBPMS	1.22476020065806e-13	-0.261171015375865	0.404	0.612	3.23054998127575e-09
GNG11	1.43576140766348e-13	-0.250863196353398	0.976	0.976	3.78710786499396e-09
NFKBIZ	1.95278456313691e-13	-0.358160108709831	0.128	0.3	5.15085984218623e-09
MALAT1	4.73722555571357e-13	-0.337876751276561	0.998	0.997	1.24953798483057e-08
IFI6	5.24638797617824e-13	-0.460090612923656	0.264	0.36	1.38383975647653e-08
MAT2A	6.44223511632119e-13	-0.263449853646321	0.12	0.328	1.69926835663204e-08
GSN	7.10113175952843e-13	-0.263823251169421	0.603	0.745	1.87306552421081e-08
HEBP1	7.45918159309083e-13	-0.263209482890642	0.628	0.785	1.96750832880957e-08
MAF	1.34029823569175e-12	0.279046344182299	0.642	0.519	3.53530465628414e-08
EIF5A	1.46059999078373e-12	-0.274743849039634	0.325	0.533	3.85262459569024e-08
CRIP1	1.51830415372943e-12	0.436280363887251	0.829	0.541	4.00483086629211e-08
LOX	1.68922226986234e-12	-0.282255987942799	0.283	0.473	4.4556615812159e-08
EDNRB	1.68974926610071e-12	-0.293505074946972	0.454	0.614	4.45705163919385e-08
UBE2J1	2.04508538333821e-12	-0.257762496433994	0.342	0.543	5.39432171563121e-08
SH3BP5	2.06281900062704e-12	-0.272350239187884	0.211	0.422	5.44109767795395e-08
PHPT1	2.41693236598347e-12	0.26341404460647	0.599	0.486	6.37514250175459e-08
ZNF706	2.47223488470175e-12	-0.256997405875788	0.582	0.759	6.52101395537781e-08
TUBA1A	3.00553335896754e-12	-0.393044456828376	0.611	0.682	7.92769534094868e-08
IL32	3.0058872590592e-12	0.455573786566683	0.693	0.412	7.92862882322045e-08
HRCT1	4.00364321785932e-12	0.379270693917655	0.562	0.292	1.05604097157475e-07
HLA-DRA	4.02959722787556e-12	0.298396257672362	0.836	0.612	1.06288686079674e-07
SLC38A1	4.07274097315416e-12	-0.258133038355788	0.296	0.491	1.07426688648887e-07
IER2	4.4660496557712e-12	-0.396257104239951	0.553	0.653	1.17800991770277e-07
DLC1	4.66842924239383e-12	-0.27846442972058	0.152	0.312	1.23139158126622e-07
FOSB	5.89880329514416e-12	-0.474600240628397	0.14	0.305	1.55592734516017e-07
CHRDL1	7.53243582774564e-12	-0.260957048064499	0.36	0.494	1.98683059828447e-07
QSOX1	7.79622344471401e-12	-0.266368492855103	0.207	0.393	2.05640985801221e-07
KLF2	1.98208270283601e-11	-0.414523329940904	0.616	0.711	5.22813954527054e-07
RBM3	2.34777038459854e-11	-0.257493974079032	0.721	0.817	6.19271394345557e-07
PNP	2.60812508598576e-11	-0.287651940555196	0.106	0.26	6.87945153930464e-07
NR2F1	3.14482658253231e-11	-0.254143621782481	0.344	0.512	8.29510907674547e-07
ZFP36L2	8.1102159411452e-11	-0.275294883409616	0.747	0.817	2.13923165879587e-06
PRCP	1.09647848793404e-10	-0.260249441262166	0.572	0.754	2.89218130762361e-06
STMN1	1.26288474934794e-10	-0.284528288114036	0.839	0.885	3.33111110335507e-06
LDB2	1.41133543592377e-10	-0.257616081496917	0.557	0.701	3.72267947933614e-06
FOS	1.53247681039906e-10	-0.511248591581816	0.83	0.816	4.0422140827896e-06
PMP22	1.6760452768297e-10	-0.26518412748834	0.442	0.632	4.4209046266937e-06
CYP1B1	2.13847606542793e-10	0.280799745788264	0.233	0.097	5.64065831777924e-06
SFPQ	2.8721525284718e-10	-0.252522107853694	0.318	0.514	7.57587672435006e-06
TSTA3	4.85143597564791e-10	-0.269335456886648	0.366	0.533	1.27966326729665e-05
RARRES3	1.07227646086406e-09	0.267977606607407	0.478	0.359	2.82834362082113e-05
CNKSR3	1.5750782625138e-09	-0.256907750600262	0.308	0.433	4.15458393303265e-05
H1F0	2.05900937998545e-09	-0.274116330130599	0.308	0.46	5.43104904158762e-05
PTX3	2.35673198317404e-09	-0.338625759614915	0.322	0.451	6.21635195201815e-05
SOX4	2.53675385812904e-09	-0.318085329117864	0.298	0.404	6.69119565158697e-05
NAMPT	3.64893905971221e-09	-0.250261448856626	0.259	0.43	9.6248065578029e-05
MFAP4	4.44797695500054e-09	0.396806452735407	0.368	0.166	0.000117324288142049
EMP1	5.2755717506216e-09	-0.384752335857966	0.548	0.565	0.000139153756066146
CD74	5.50169787221621e-09	0.309220388779454	0.979	0.897	0.000145118284775447
ODC1	6.58754351841274e-09	-0.271028824059323	0.118	0.246	0.000173759635385173
TC2N	9.1892749929177e-09	-0.257195247629607	0.445	0.561	0.00024238550648819
MAFF	1.45221531906405e-08	-0.25339333399197	0.199	0.32	0.000383050834709525
CCL14	3.38662100851716e-08	-0.408661843773758	0.339	0.441	0.000893289023416571
SLC9A3R2	3.59724747545686e-08	-0.286024548900018	0.543	0.648	0.000948845966601257
ANXA1	4.37336549095412e-08	-0.25910018708668	0.868	0.819	0.00115356261554897
PRELP	6.21096275502239e-08	0.353239336613409	0.264	0.095	0.00163826564589226
CLDN5	6.83883209460165e-08	-0.281712357747901	0.849	0.914	0.00180387874159308
PROCR	9.06441478076199e-08	-0.25341799014142	0.435	0.554	0.00239092068672159
LGALS1	1.70115427946481e-07	0.251616344400555	0.923	0.861	0.00448713464294433
HS3ST1	2.59981864522097e-07	-0.250141921898355	0.538	0.614	0.00685754164049935
IGFBP2	2.86272610200524e-07	-0.317385556817966	0.236	0.323	0.00755101263925923
ID3	5.26125248605537e-07	0.388722946677477	0.557	0.423	0.0138776056824682
S100A8	5.33129220335957e-06	-0.283876486424454	0.021	0.103	0.140623494448015
MGP	8.00272024174926e-06	0.460217219070335	0.616	0.376	0.21108775181662
ID1	1.66946353202995e-05	0.311340793073116	0.611	0.58	0.440354395843541
ATF3	2.13207171731156e-05	-0.324895668792215	0.13	0.254	0.56237655687527
NR4A1	3.8470038669094e-05	-0.273222331558269	0.104	0.17	1
CLEC3B	0.00012297790978912	0.360128719023693	0.209	0.065	1
IGFBP5	0.000368071184969933	0.374591599575379	0.584	0.464	1
IGF2	0.000888939579674203	-0.370761152024252	0.07	0.121	1
