## Supplementary material for "Single-cell RNA-sequencing reveals profibrotic roles of distinct epithelial and mesenchymal lineages in pulmonary fibrosis": Macrophages_ipf_vs_non_.csv

	p_val	avg_logFC	pct.1	pct.2	p_val_adj
TIMP1	0	0.646377149265965	0.815	0.729	0
C15orf48	0	0.561529628439473	0.584	0.358	0
RGS2	0	0.516360550307464	0.457	0.293	0
BCL2A1	0	0.418023439817548	0.82	0.701	0
PLEK	0	0.360669373410941	0.543	0.364	0
HCST	0	0.355105817227951	0.779	0.599	0
ZFAND2A	0	0.271236837634202	0.282	0.15	0
MIF	0	0.262253550117507	0.93	0.914	0
POLR2L	0	0.259060890739329	0.782	0.666	0
SH3BGRL3	0	0.251176106632033	0.996	0.996	0
TKT	0	-0.271249511574155	0.679	0.798	0
RNF149	0	-0.280700134484184	0.674	0.799	0
GRN	0	-0.280759161565008	0.961	0.991	0
PDLIM1	0	-0.308375894035624	0.29	0.479	0
EEF1A1	0	-0.309356596538677	0.998	1	0
HPGD	0	-0.316786616082874	0.289	0.473	0
GRINA	0	-0.31705461665748	0.817	0.921	0
GPX3	0	-0.322902559491053	0.167	0.377	0
PGD	0	-0.334305871751493	0.664	0.815	0
TXNIP	0	-0.349241545131642	0.894	0.938	0
MRC1	0	-0.360773593449183	0.804	0.913	0
CD163	0	-0.402513715013634	0.677	0.817	0
VSIG4	0	-0.415205821652768	0.713	0.843	0
GLUL	0	-0.434551877631006	0.946	0.985	0
ALDH2	0	-0.4425970732692	0.698	0.871	0
GLDN	0	-0.47292335888653	0.24	0.509	0
SERPING1	0	-0.473075997946996	0.353	0.541	0
AKR1C2	0	-0.474366656399091	0.037	0.187	0
FPR2	0	-0.507497925999208	0.209	0.472	0
AKR1C3	0	-0.508545686340744	0.14	0.377	0
C1QC	0	-0.534256371723834	0.69	0.886	0
C1QB	0	-0.542769904493215	0.682	0.869	0
CES1	0	-0.723773250705042	0.211	0.42	0
CD83	2.70352387427241e-294	0.3871470515535	0.705	0.607	7.13108492316832e-290
RGS1	8.5248538925427e-292	0.517799898606765	0.4	0.224	2.24860071123599e-287
SLC11A1	2.93368233918813e-283	-0.254843792061066	0.783	0.877	7.73817390607652e-279
MT-ND4L	1.14568811269092e-269	-0.251383465577561	0.985	0.995	3.02198153484485e-265
PLAUR	1.15675901072062e-265	0.294584808845243	0.892	0.824	3.05118324257778e-261
HSPE1	5.62520228506285e-265	0.278569605314634	0.778	0.703	1.48375960673103e-260
CALM3	5.64926065820835e-259	0.264888493568708	0.565	0.415	1.49010548381562e-254
SCGB1A1	6.81296495702241e-258	0.341502308995539	0.329	0.128	1.7970557667138e-253
CSTB	5.23983085083535e-254	0.27447060210558	0.978	0.988	1.38211018352484e-249
FPR1	1.97109307331111e-252	-0.266771404549664	0.425	0.583	5.19915219947272e-248
TREM1	1.55182510045531e-251	-0.253476439762601	0.627	0.768	4.09324906747096e-247
S100A9	4.99392326215469e-249	0.348848424285587	0.782	0.761	1.31724713885854e-244
CD69	6.79801572628307e-244	0.366604764054599	0.271	0.139	1.79311260812168e-239
PDK4	7.09254588160188e-244	-0.405671686210134	0.351	0.57	1.87080082719013e-239
NR4A2	3.5022353329437e-242	0.407022959349977	0.498	0.392	9.2378461377056e-238
LILRB4	2.18169645568961e-241	0.263579496465793	0.448	0.311	5.75466074117248e-237
THBS1	7.16915973312434e-236	-0.479406518205833	0.332	0.574	1.89100926280621e-231
SCGB3A1	1.25377767757965e-231	0.36662423169104	0.368	0.206	3.30708938015184e-227
SFTPC	2.35559866443308e-228	-0.384919518328826	0.2	0.396	6.21336259717514e-224
IGSF6	4.19168950262699e-218	0.258707331864427	0.721	0.619	1.10564194010792e-213
REL	4.73582871974221e-208	0.25732113317934	0.563	0.466	1.2491695414064e-203
G0S2	1.09548296074621e-198	0.594060309843218	0.182	0.053	2.88955540556029e-194
GEM	3.72594593074957e-196	0.302055476168267	0.12	0.04	9.82792758153815e-192
HSPB1	2.65763371016254e-194	0.268098703011389	0.834	0.857	7.01004043729573e-190
CHMP1B	6.22694216246067e-185	0.288217067814948	0.383	0.3	1.64248053419225e-180
SLC2A3	1.9246849844786e-183	0.31215972686732	0.601	0.462	5.07674158355921e-179
C1QA	9.07033878214147e-183	-0.350136390411253	0.714	0.895	2.39248326056546e-178
SGK1	1.02207818204363e-182	0.334896590511755	0.663	0.536	2.69593562077648e-178
LGMN	1.33631429663118e-182	0.376910844976647	0.441	0.347	3.52479622022405e-178
INSIG1	1.44218871195369e-182	0.331494524505277	0.319	0.193	3.80406116552024e-178
MT-ND6	5.12521738327253e-181	-0.262828768144177	0.541	0.656	1.3518785891858e-176
BTG1	3.49803703593956e-173	0.252602405295818	0.843	0.814	9.22677228969778e-169
HSPA1A	1.56613752151363e-171	0.437835827363942	0.738	0.615	4.13100094049649e-167
CCL2	2.52889850712379e-168	1.09459633324252	0.243	0.096	6.67047559224041e-164
LYZ	1.79844925316832e-166	0.256149705576613	0.981	0.99	4.74376959508207e-162
HBEGF	6.84054879661143e-160	0.251857598108561	0.556	0.433	1.8043315560822e-155
SOD2	3.09818458572693e-155	0.304318838129692	0.718	0.616	8.17208148177192e-151
EMP1	8.55694678472759e-154	0.325846803369037	0.401	0.299	2.2570658534076e-149
NFKBIA	1.85740859164964e-149	0.267941347982834	0.87	0.84	4.89928664219425e-145
SPP1	3.03390097093537e-143	1.11022434258679	0.307	0.119	8.00252059103623e-139
DNAJB1	7.70025527402582e-140	0.362501248243557	0.619	0.435	2.03109633362979e-135
CXCL8	2.79017616106213e-139	0.456287223447466	0.349	0.263	7.35964766003359e-135
FGL2	7.26129219876977e-133	0.251209109103133	0.285	0.227	1.9153110432695e-128
ZNF331	2.05195678007155e-132	0.291496820531675	0.389	0.32	5.41244639879473e-128
GPR183	3.96845389665445e-130	0.319709595858232	0.385	0.284	1.04675908432054e-125
HSPA6	2.21183538101818e-127	0.42071397654748	0.196	0.079	5.83415818451166e-123
FOSB	1.44197883025457e-126	0.270632218172514	0.606	0.421	3.80350756056249e-122
CCL24	2.95050013695898e-114	0.643160676792283	0.161	0.103	7.7825342112567e-110
S100A8	9.15778833611919e-111	0.327837071364856	0.63	0.592	2.41554982941816e-106
ATF3	4.84377182069265e-109	0.254783931634998	0.629	0.487	1.2776416931441e-104
CCL3L3	7.40335672971876e-108	0.403640502583812	0.154	0.066	1.95278340459792e-103
DUSP2	1.08363872085556e-100	0.304883093654926	0.369	0.246	2.85831385400072e-96
CXCL5	4.17248660408474e-100	-0.309360333873297	0.108	0.218	1.10057679155943e-95
HSPA1B	2.98859051713803e-92	0.34036388042522	0.592	0.392	7.88300520705497e-88
VCAN	9.68686127193893e-90	-0.265169111185088	0.356	0.485	2.55510339769933e-85
FCN1	2.03373538532672e-86	0.319285239904509	0.292	0.184	5.36438382587628e-82
FABP3	8.12364861308819e-77	-0.311180724801181	0.245	0.275	2.14277479467427e-72
CCL3	2.49479487015583e-75	0.406264972590973	0.378	0.242	6.58052042901004e-71
IL1RN	5.8382135472033e-70	0.295926050102283	0.438	0.294	1.53994558734582e-65
CCL4L2	6.02594430325888e-50	0.349528973195823	0.186	0.116	1.5894633288706e-45
CCL4	1.33398880211601e-27	0.317727757998758	0.267	0.19	3.51866226334141e-23
