## Supplementary material for "Single-cell RNA-sequencing reveals profibrotic roles of distinct epithelial and mesenchymal lineages in pulmonary fibrosis": Mast_Cells_ipf_vs_non_.csv

	p_val	avg_logFC	pct.1	pct.2	p_val_adj
H3F3B	4.17632788762294e-42	-0.646282500108172	1	1	1.1015900069183e-37
SCGB1A1	5.01358993907702e-32	0.873867435604293	0.572	0.138	1.32243461823035e-27
SCGB3A1	1.67853301594714e-30	0.783460847521123	0.722	0.393	4.42746653616378e-26
RPS2	5.8701338947892e-29	0.536238909119882	1	0.994	1.54836521742855e-24
GSTM3	2.99268938494599e-26	0.823591850146515	0.294	0.035	7.89381679067205e-22
GSTM1	4.14319668469776e-26	0.761930606030842	0.375	0.065	1.09285098952273e-21
NFKBIA	3.79771779146676e-24	0.7245810709718	0.981	0.947	1.00172402185519e-19
KLF2	2.61212777134702e-20	-0.856622934035447	0.292	0.499	6.89000942248203e-16
MT-CO3	3.39451194388826e-20	0.386050209069653	1	0.997	8.95370415439406e-16
GADD45B	1.14117035289431e-18	0.685331999207462	0.744	0.592	3.01006503982933e-14
BIRC3	1.31084753488839e-18	0.865332791344536	0.611	0.246	3.45762254277512e-14
MT-CO1	3.00276712334022e-17	0.345854537379625	1	1	7.9203988412345e-13
SFTPC	4.90605915016215e-17	-0.59027687630851	0.483	0.651	1.29407122203827e-12
RPS4X	1.71062348876854e-16	0.408819666268915	1	1	4.51211157632477e-12
ATF3	9.62400341044963e-16	-0.766512057565059	0.228	0.469	2.5385233795743e-11
HIST1H1D	1.32722626540825e-15	-0.409872956562584	0.067	0.258	3.50082472026733e-11
RPL15	2.58711717491638e-15	0.329453991590599	1	1	6.82403897227694e-11
MALAT1	2.63366744111744e-15	-0.332272763200965	1	1	6.94682460943548e-11
DDX3Y	3.32053408126662e-15	-0.498279001467789	0.133	0.372	8.75857274615697e-11
SH3BGRL3	1.25825572526235e-14	0.370641638798576	1	1	3.3189011265245e-10
SOCS1	1.64202045292634e-14	0.565246103260706	0.764	0.569	4.33115734868381e-10
RPS6	2.05247314048551e-14	0.357824620046015	1	0.994	5.41380840265863e-10
RPS10	4.45260514702136e-14	0.371576971670315	0.997	0.997	1.17446365962982e-09
SPP1	5.57973710498348e-14	1.50523434839796	0.125	0.012	1.47176725618149e-09
RHOB	6.68427599953846e-14	-0.41523489970397	0.561	0.783	1.76311148039826e-09
XIST	8.10442599791738e-14	0.384550751959294	0.269	0.05	2.13770444547067e-09
DTNBP1	2.89916658140024e-13	0.44655373374585	0.381	0.182	7.64713169175942e-09
SLC26A2	3.1068836676742e-13	0.472621885672969	0.544	0.296	8.19502705022424e-09
SRGN	1.04602100353702e-12	0.341812487496318	0.997	1	2.7590896010296e-08
TXNIP	1.20305172558940e-12	-0.427102325941799	0.836	0.959	3.17328953658717e-08
TIMP1	2.29817000123114e-12	0.393517543840371	0.931	0.883	6.06188301224738e-08
SERPINB1	8.87164219306317e-12	-0.402592254579466	0.608	0.73	2.34007306126427e-07
AREG	1.24009348380395e-11	0.791002316546741	0.872	0.66	3.27099458222969e-07
ANXA1	1.97118001566555e-11	-0.413739348688656	0.975	0.994	5.19938152732101e-07
RPL13A	2.18656900441751e-11	0.308963572559968	0.986	0.974	5.76751306295208e-07
IER2	6.19588973253199e-11	-0.494507037066901	0.811	0.818	1.63428983474996e-06
NFKB1	9.47040607361331e-11	0.559720690296506	0.572	0.331	2.49800901003698e-06
ALOX5AP	1.23940568248677e-10	0.318394092380174	0.972	0.971	3.26918036869534e-06
REL	1.43645028504247e-10	0.45746133497547	0.767	0.651	3.78892491685653e-06
BATF	2.78711156506347e-10	0.494959356476204	0.492	0.284	7.35156417516791e-06
RGS16	5.66756868408305e-10	0.479527709501289	0.281	0.079	1.49493459180059e-05
NDEL1	6.45109293277537e-10	-0.410727849820968	0.361	0.452	1.70160478287816e-05
TNFSF10	6.56283802626902e-10	0.425072605516074	0.606	0.399	1.73107978618898e-05
PTGS2	2.15688778441246e-09	0.568308059179353	0.472	0.308	5.68922290894475e-05
SCGB3A2	2.5921207427787e-09	0.255751208183514	0.197	0.047	6.83723688322738e-05
MT-CYB	2.61415673750413e-09	0.271957631995321	1	1	6.89536122651465e-05
RPS9	2.63022997105151e-09	0.264364882147499	0.978	0.994	6.93775759464256e-05
IRAK3	3.2587936506738e-09	0.301273448632245	0.35	0.138	8.59572001238228e-05
PTP4A1	7.92753721672484e-09	-0.385852400263751	0.308	0.413	0.000209104649165551
MT-ND4	1.08363392128469e-08	0.270424362000647	1	0.997	0.000285830119417263
RPL10	1.12043561979974e-08	0.267964471567077	1	1	0.000295537303434577
RGS1	1.99670433139152e-08	0.359451534359355	0.925	0.806	0.000526670701491142
MT-ATP8	2.12731040505012e-08	0.285869656540852	0.992	1	0.000561120665540071
JUN	2.24454091647805e-08	-0.417164087773931	0.953	0.988	0.000592042557539416
TNFAIP3	2.25487925900977e-08	0.543400215393977	0.772	0.639	0.000594769502149006
RPS4Y1	2.51364427096515e-08	-0.432287688086689	0.433	0.748	0.000663023949352477
TMEM154	2.98724445295102e-08	-0.290432806933048	0.369	0.534	0.00078794546935489
GSTM5	3.1272134906878e-08	0.267362069960823	0.108	0.012	0.000824865102438721
HIST1H1E	3.20831881581998e-08	-0.315913775598084	0.169	0.314	0.000846258254048835
RPL27A	5.47998553148948e-08	0.273407378495995	0.869	0.83	0.00144545578364098
RPS3	6.7732638306169e-08	0.252848809548877	1	1	0.00178658380060182
NEAT1	8.51253109732965e-08	-0.301770020182301	0.972	0.988	0.00224535032754264
GLUL	1.13496925161241e-07	-0.303112612123497	0.958	0.997	0.00299370839497805
CTD-3252C9.4	1.2009488333971e-07	0.385929111929416	0.525	0.425	0.00316774273785154
RBKS	1.21224870207057e-07	0.370661639798627	0.35	0.188	0.00319754840145154
HIST1H2AC	1.43856790064978e-07	-0.285254692756012	0.064	0.205	0.00379451055154393
HIST1H1C	1.53064882356377e-07	-0.265885069244609	0.069	0.205	0.00403739240191415
SERPINA1	1.93171482105028e-07	-0.311226374371373	0.492	0.636	0.00509528418348432
CPA3	3.40385753302286e-07	0.293415461964283	0.997	0.991	0.00897835501485441
UBC	3.73438142528288e-07	-0.269303500809822	0.95	0.982	0.00985017788546864
CD38	3.97135926453653e-07	0.319638214526194	0.331	0.152	0.010475254332068
HSPB1	4.58447761066353e-07	-0.278181098998178	0.753	0.821	0.0120924765936472
SMIM3	4.82461780991258e-07	0.285677600267256	0.481	0.317	0.0127258943972064
NEU1	6.11080275838743e-07	-0.301270626334403	0.239	0.32	0.0161184644357985
CTSW	1.16084609827561e-06	0.269726696269536	0.461	0.305	0.0306196375342158
TNFRSF9	1.24070113381144e-06	0.321416033818548	0.228	0.053	0.0327259738065445
P4HA1	1.42765803101531e-06	-0.278181098998178	0.233	0.328	0.0376573358840909
TUBA1A	1.76920662363359e-06	-0.464721148119151	0.569	0.698	0.0466663631115832
EBI3	1.77887449523237e-06	0.357446498066133	0.144	0.038	0.0469213725607443
TPSAB1	2.04368578962357e-06	0.282129831664868	0.997	0.979	0.053906300072901
HIST1H4C	3.15055649274307e-06	-0.283063126595486	0.378	0.487	0.0831022286090841
RPS12	3.41702992112654e-06	0.251892857196476	1	1	0.0901309982295548
ALDH2	3.56271194585518e-06	-0.257669547022386	0.278	0.416	0.0939736529958221
TPSD1	4.23246147597769e-06	-0.497843585018153	0.578	0.88	0.111639636351864
C1QA	4.34438567751032e-06	-0.459217729089188	0.311	0.481	0.11459186101569
PDLIM4	4.92070880062797e-06	0.267946694356311	0.158	0.003	0.129793536034164
BCL2A1	5.14714428815804e-06	0.427765819880217	0.403	0.229	0.135766224888745
PLIN2	5.30509064684842e-06	-0.337900671731499	0.661	0.686	0.139932375991921
ADGRE5	5.40747735610687e-06	-0.303324909176646	0.369	0.496	0.142633030222031
LTC4S	6.55090698131895e-06	0.25691328602355	0.894	0.762	0.17279327344625
TIMP3	6.87753993204508e-06	-0.276403104444658	0.547	0.625	0.181408870787553
TIPARP	7.04033342209618e-06	-0.320035639981839	0.317	0.408	0.185702874674631
HSP90AA1	7.17508365421264e-06	-0.31320697781738	0.989	0.988	0.189257181547167
FKBP5	7.31636209400833e-06	0.305333852637448	0.403	0.22	0.192983682953658
IFNGR2	7.93105595913011e-06	0.267889761801041	0.414	0.279	0.209197463033975
SRSF7	8.20251897530441e-06	-0.316668262263345	0.572	0.592	0.216357843011604
ZC3H12A	1.1944063258623e-05	-0.342357244226561	0.25	0.331	0.315048556572699
MT2A	1.37759885093376e-05	0.386005674768403	0.85	0.83	0.363369248910799
RELB	1.53818328528853e-05	0.253812747134041	0.442	0.296	0.405726605160556
UTS2	2.09178087138427e-05	0.436546090554753	0.189	0.079	0.551749040445029
C1QB	2.34301431712091e-05	-0.545053406089631	0.328	0.463	0.618016886426983
GDF15	2.42345020341734e-05	-0.312633244318307	0.036	0.111	0.639233460155392
C15orf48	2.82013238696239e-05	0.257022698863656	0.111	0.041	0.743866319709068
DUSP1	3.13084793931733e-05	-0.255528810445542	0.975	0.994	0.825823760953732
FABP4	3.84146550901385e-05	-1.05425033768545	0.039	0.182	1
CHMP1B	4.0074075076009e-05	0.253063498290871	0.272	0.161	1
ZFP36	5.32378489584878e-05	0.267505589765883	0.981	0.977	1
PPP1R15A	6.98341826484563e-05	-0.257672732443351	0.85	0.809	1
KLF4	7.28139421730606e-05	-0.316053337258396	0.231	0.372	1
GATA2	7.29276579919546e-05	-0.266826222757159	0.861	0.883	1
ELL2	8.23300789250202e-05	0.262874403491435	0.603	0.425	1
NSMCE1	9.796191043762e-05	0.262480411858661	0.664	0.537	1
C1QC	0.000109810732706365	-0.492993860292572	0.247	0.402	1
MIR155HG	0.000114740990181479	0.263745913873994	0.122	0.038	1
CITED2	0.000144895015091353	-0.255603613699336	0.231	0.284	1
SLC2A3	0.000147159368350376	-0.28617319072762	0.869	0.827	1
PLAUR	0.000278120441162205	-0.30041433232749	0.611	0.63	1
DUSP2	0.000423502102790866	0.374811023345439	0.397	0.182	1
HSPH1	0.000441888001208351	-0.343624585863081	0.517	0.466	1
APOE	0.000654021488669266	0.413155066238112	0.653	0.481	1
THBS1	0.00207952430186623	-0.38504657708772	0.069	0.182	1
CCL2	0.00683947928349461	-0.388022769760766	0.111	0.1	1
HSPA1B	0.0132247031720497	-0.308810482424113	0.606	0.589	1
S100A8	0.0345611145665021	-0.256394879513325	0.15	0.331	1
CCL4L2	0.157838542740449	-0.393683329636218	0.194	0.091	1
