## Supplementary material for "Single-cell RNA-sequencing reveals profibrotic roles of distinct epithelial and mesenchymal lineages in pulmonary fibrosis": Mesothelial_Cells_ipf_vs_non_.csv

	p_val	avg_logFC	pct.1	pct.2	p_val_adj
SCGB3A1	1.15440437599571e-11	1.014342134931	0.591	0.198	3.04497242256388e-07
SCGB1A1	1.75469829851971e-11	0.960643639857405	0.555	0.115	4.62836770200543e-07
UBC	6.8784633218588e-11	-0.548783218299227	0.985	1	1.8143322704067e-06
B4GALT1	9.28471932386318e-10	-0.79169828291717	0.38	0.594	2.44903041605539e-05
ZFP36L1	1.20846977292772e-09	-0.672851643342089	0.876	0.99	3.18758072005144e-05
RPS26	5.93482392885165e-09	-0.532905257942368	0.942	0.99	0.00015654285077132
H3F3B	1.31748950505243e-08	-0.439979101333423	1	1	0.00034751420674768
S100A16	1.79609379287512e-08	0.569152621505289	0.81	0.542	0.00047375565974667
GABARAPL1	3.54735006023261e-08	-0.427262390499544	0.336	0.677	0.000935684525387556
IER2	4.30519726259829e-08	-0.852267229606746	0.65	0.74	0.00113558188195555
MAFF	4.95647260096128e-08	-0.611782582142668	0.599	0.698	0.00130736877795556
CHI3L1	5.74403137345477e-08	-1.01738306085956	0.394	0.5	0.00151510315537617
TFPI2	5.8577592441517e-08	-0.7847568167851	0.876	0.927	0.00154510115582989
SOD2	2.30105492625663e-07	-0.699469148497601	0.847	0.927	0.00606949257898711
SCGB3A2	2.30273166313198e-07	0.863377947330188	0.226	0.031	0.00607391530784323
H1FX	2.62735063542255e-07	-0.421327993625684	0.168	0.385	0.00693016277105406
AK1	3.39158461501592e-07	0.471411269122417	0.715	0.448	0.00894598273902749
TSPAN3	3.89633523289048e-07	-0.382882376807664	0.723	0.906	0.0102773634437952
SH3BGRL3	6.31151594682924e-07	0.488914092655025	0.803	0.531	0.0166478856129515
AADAC	1.54187465048067e-06	0.794573645809987	0.723	0.438	0.0406700276557285
MT1X	1.65070037181451e-06	0.992177859593008	0.766	0.698	0.0435405237073512
S100A10	2.57465167109746e-06	0.451987069694263	1	1	0.0679115871285376
GBP3	2.66899888920424e-06	-0.273954703346021	0.08	0.396	0.0704001837005401
BAMBI	2.803941615944e-06	-0.471631648223171	0.277	0.417	0.0739595680037549
BHLHE40	3.0740455397472e-06	-0.42591926708846	0.321	0.552	0.0810840992019119
MYL9	3.78155389110971e-06	-0.46249587990265	0.562	0.635	0.0997460469858007
VMP1	4.34524997828277e-06	-0.413025532356941	0.453	0.646	0.114614658677165
SBSPON	5.22018701340792e-06	-0.500814744204787	0.234	0.458	0.137692872852661
SPTSSA	5.81328014180724e-06	0.449726436806585	0.613	0.448	0.15333689030045
HLA-B	6.16379325325415e-06	-0.337828109726782	0.978	1	0.162582374641085
ELMSAN1	6.78499242967965e-06	-0.262375240873706	0.058	0.281	0.17896774531766
PCSK1N	8.20920988729312e-06	-0.305442989836433	0.036	0.229	0.216534329197131
SELK	9.05292379007925e-06	-0.46874753879812	0.679	0.688	0.23878897081092
CAV1	1.06027096855616e-05	0.536777434232441	0.898	0.802	0.279667673376059
IGHG4	1.15791587969553e-05	-0.554199273338576	0.161	0.312	0.30542347158729
BDKRB1	1.32320800466399e-05	-0.660121925128451	0.314	0.469	0.349022575390221
TMEM70	1.46184728875484e-05	0.321641097043366	0.526	0.271	0.385591459354864
CLIC3	1.4880916219008e-05	-0.481320949523785	0.328	0.552	0.392513927108775
TCEB1	1.55619116480482e-05	0.34281949842935	0.766	0.583	0.410476543540568
CALD1	1.66707210634266e-05	-0.288517797697537	0.934	0.979	0.439723609490002
RNASE1	1.73736826050227e-05	0.438983906364516	0.226	0.073	0.458265626072684
HIST1H1E	1.75970596825364e-05	-0.298062882538811	0.036	0.208	0.464157643246264
TIMP1	1.80835048087934e-05	0.380291942496211	1	1	0.476988606341544
REL	1.89725753565477e-05	-0.344643612784693	0.234	0.479	0.500439620179657
MT1G	1.89865415651212e-05	1.28644633517141	0.358	0.281	0.500808006863202
NCOA7	1.91492521267754e-05	-0.414721650730295	0.416	0.583	0.505099823347956
TNFAIP3	2.02693618962631e-05	-0.602971014261555	0.255	0.354	0.534644958737731
IER3	2.26572045324063e-05	-0.514253250286167	0.898	0.854	0.597629083951282
PFN1	2.37879506650213e-05	0.296953923768746	0.964	0.958	0.627454774691266
TSC22D1	2.51663500222846e-05	-0.495394676735448	0.438	0.573	0.6638128145378
PHGDH	3.19067403955171e-05	-0.347299352801144	0.504	0.656	0.841604091412554
C14orf2	3.29773324452345e-05	0.300176775762012	0.818	0.656	0.869843097907951
ASS1	3.51051662280147e-05	-0.309502962632787	0.562	0.656	0.925968969596344
PHLDA2	3.80983754976588e-05	0.411800085583126	0.708	0.51	1
ZFP36	4.00777492778792e-05	-0.480452490371071	0.927	0.979	1
UCHL1	4.33281620554059e-05	-0.366806034958414	0.219	0.396	1
LINC00473	4.51847057996973e-05	-0.375700297411098	0.066	0.198	1
IFI6	4.62810979464231e-05	-0.52602572028897	0.416	0.521	1
MT1M	4.84872063283842e-05	0.80416885165251	0.752	0.573	1
ID4	4.89829049211985e-05	-0.450549290857032	0.328	0.583	1
MT2A	5.21139881179207e-05	0.625953152746877	0.993	0.938	1
FOSL1	5.38036833830936e-05	-0.480440384953637	0.62	0.625	1
CXCL1	5.8038891998119e-05	-1.12032706621228	0.277	0.49	1
HIST1H1C	6.06361962349432e-05	-0.315627399746589	0.102	0.25	1
PGM1	6.24343889419748e-05	-0.293289603786153	0.277	0.448	1
EMP3	6.36521614211846e-05	0.328246539268875	0.891	0.729	1
FN1	6.70891051958672e-05	0.70701007856745	0.54	0.427	1
ZC3H12A	7.05039452093298e-05	-0.323021148771528	0.292	0.458	1
CEBPB	7.76032369013427e-05	-0.350299388384926	0.723	0.812	1
SRGAP1	8.70821991593386e-05	0.321889128296576	0.489	0.229	1
ICAM1	8.87592636264212e-05	-0.637045193798474	0.27	0.49	1
ARHGAP29	9.27195498963618e-05	0.355641830792213	0.642	0.448	1
KRT18	0.000105290630315956	0.484829263053386	0.993	0.938	1
SARAF	0.000106847825175745	-0.258076444194044	0.701	0.833	1
TIMP3	0.000109761259731414	-0.428392088642717	0.606	0.719	1
HIF1A	0.000111740506327531	0.397548691141716	0.832	0.75	1
CXCL2	0.000112450498419173	-1.05003540786607	0.38	0.385	1
PTGS2	0.000127804263145589	-0.450378101949655	0.117	0.24	1
SCG5	0.000135707351698378	-0.290327635952522	0.212	0.417	1
GSTM3	0.000153660081151058	-0.282725963552201	0.511	0.729	1
TXNDC17	0.000154411527106997	0.266189665377726	0.569	0.344	1
MT1E	0.000172791571620713	0.568110903559382	0.942	0.938	1
TMSB10	0.000173129577325333	0.356221149143841	0.985	0.99	1
OLR1	0.00017334048839035	-0.251835940678645	0.036	0.156	1
GEM	0.000190797680719456	-0.503924542567932	0.409	0.542	1
ANXA3	0.000202786841316583	-0.347820194623495	0.54	0.573	1
ANGPTL4	0.000202801528692795	0.571268176625882	0.445	0.188	1
MSLN	0.000203483926240424	-0.363212629883058	0.898	0.969	1
S100A6	0.000206464288805546	0.391047819439678	1	1	1
SFTPC	0.000221879448303756	0.718231384618627	0.336	0.229	1
XBP1	0.000241888478949438	-0.273954703346022	0.657	0.802	1
SNRPG	0.000258323986188896	0.25269125389058	0.715	0.552	1
ATP6V0B	0.000298588561940731	0.261944841629812	0.65	0.458	1
PMP22	0.000307586655966276	0.45633536466846	0.657	0.51	1
S100A11	0.000351150385575887	0.324671304109337	0.949	0.833	1
HIST1H2AC	0.000355893909185811	-0.282429330336994	0.212	0.323	1
PFDN2	0.000368441754208232	0.252284013581022	0.628	0.417	1
MT-ND1	0.000380352950894148	-0.288115533988857	0.978	0.99	1
MAP4K4	0.000387543390441979	0.289267612660271	0.533	0.292	1
DKK1	0.000403518015904832	0.953195871120571	0.416	0.198	1
TMEM176B	0.00041515463105734	-0.286340953888897	0.752	0.917	1
OAT	0.000416714951566536	-0.268621357370659	0.438	0.604	1
SDPR	0.000449625446478233	0.334083911102867	0.518	0.312	1
LIF	0.000469299956599624	-0.322296314092697	0.248	0.375	1
NFKBIZ	0.000471831938464903	-0.381305089414416	0.752	0.802	1
JUNB	0.000508318660518109	-0.329978120733726	0.971	0.948	1
BCAM	0.000514886592431243	-0.418433635599319	0.533	0.656	1
CLU	0.000543443712591126	-0.40036862820168	0.891	0.938	1
HMOX1	0.000589212530654392	-0.510581180484345	0.19	0.229	1
FAM180A	0.000593367198672014	0.313872683142616	0.226	0.094	1
S100A4	0.000602107823384288	0.320985144248446	0.387	0.146	1
ZNF331	0.000676432935280838	-0.443925341505967	0.19	0.396	1
RPS27L	0.000700608433494925	0.314630152366069	0.745	0.604	1
PPP1R15B	0.000748978761659694	-0.265862734931579	0.358	0.448	1
RHOC	0.000942279182306837	0.253254102581917	0.737	0.677	1
KLF6	0.000952404664149751	-0.346236206964206	0.971	1	1
RASL11A	0.000956549614923983	-0.342729329524381	0.095	0.208	1
SPSB1	0.00100151588762653	0.397286189499574	0.35	0.292	1
S1PR3	0.00100158973896653	0.257092878889083	0.277	0.115	1
DCBLD2	0.00104952766448781	0.270232439116335	0.54	0.375	1
H1F0	0.00112380605817769	-0.27738053746054	0.27	0.406	1
SERPING1	0.00120624400426551	-0.250023617085272	0.993	1	1
SH3GLB1	0.00137295733710515	0.273307545028646	0.708	0.635	1
KRT5	0.00145265412928616	-0.478955950392287	0.124	0.135	1
RPS17	0.00148789533510301	0.257597232659434	0.898	0.812	1
SERPINB8	0.00153822188654652	-0.272745074554521	0.241	0.312	1
HLA-DRB1	0.00166572624518878	-0.359531374775946	0.431	0.552	1
IGFBP5	0.00166643365578411	-0.453384917820165	0.489	0.781	1
MAP1B	0.00176825445529122	-0.283853051966158	0.431	0.542	1
TXN	0.00198943517081204	0.27257664376311	0.891	0.812	1
IL24	0.00211473758259282	0.79576225388574	0.197	0.052	1
C4BPA	0.00212734616321171	-0.311180971789455	0.139	0.198	1
CD74	0.00221091619774667	-0.359216967588104	0.766	0.833	1
TUBB3	0.00224865967573461	0.251293270752528	0.307	0.135	1
GAS1	0.00232395601863785	-0.279040288878905	0.328	0.562	1
CD55	0.00248103733310037	-0.378412762692109	0.693	0.688	1
BIRC3	0.00276625979385691	-0.274192402420114	0.212	0.333	1
FBXO2	0.00282109109312105	-0.263731372076467	0.35	0.438	1
PPP1R15A	0.0028528900930459	-0.290920133667922	0.657	0.833	1
NR4A3	0.0033851863360477	-0.319265090189414	0.226	0.396	1
LTF	0.00354227481607289	0.722878374986734	0.226	0.094	1
RBP1	0.00358734886697678	-0.273866779663721	0.504	0.531	1
NEDD9	0.00370742632642957	-0.301565513090013	0.139	0.292	1
KLF4	0.00371899124836166	-0.4112025855151	0.54	0.635	1
SFTPB	0.00376377768302297	0.279245538075681	0.182	0.062	1
SPARCL1	0.00377665227580514	0.492685013927661	0.314	0.156	1
CTGF	0.00389674264187104	-0.531666125437054	0.482	0.625	1
GNG11	0.00406202845815857	-0.258782908370371	0.657	0.76	1
STEAP4	0.0040757677758566	-0.53855148436399	0.365	0.375	1
CEMIP	0.00412458223257498	-0.979787043433283	0.08	0.135	1
OSR1	0.00435262369703799	0.388115459493446	0.708	0.604	1
BCL3	0.00445153281073211	0.252415115681653	0.679	0.531	1
FOSB	0.00458253129646137	-0.406612171968572	0.606	0.76	1
CTSL	0.00461534488581554	0.258299210646153	0.489	0.406	1
PKHD1L1	0.00478850682934913	-0.271831633000907	0.577	0.792	1
GADD45B	0.00490357747159098	-0.546773554588325	0.46	0.677	1
RPL39	0.00509491508849696	0.277208391090598	0.993	0.958	1
CYP1B1	0.00517072672544362	-0.423900705489291	0.182	0.229	1
CEBPD	0.00518489899917697	-0.30828661376309	0.832	0.865	1
GSN	0.0056136255447351	-0.306500045782644	0.496	0.677	1
ODC1	0.00561542518329459	-0.251643020836241	0.657	0.698	1
RHOB	0.00599935755573982	-0.31737252074057	0.861	0.865	1
SEMA3C	0.00655939041633628	-0.274287094906336	0.62	0.688	1
RPL17	0.00675921492201157	0.267931778175408	0.978	0.938	1
UPK3B	0.00686349065591257	-0.372134203254175	0.956	0.927	1
SLC12A8	0.00715249291334145	-0.250824857567039	0.328	0.385	1
IL6	0.00830458856434913	-0.664953981915551	0.285	0.354	1
CLDN1	0.00858250109145269	-0.297761670961036	0.942	0.927	1
CPB1	0.0110599987225103	-0.674086465478823	0.307	0.312	1
SULF1	0.0116016588303222	-0.258258570335112	0.672	0.854	1
LAMC2	0.0117477762855935	-0.290713188260973	0.131	0.281	1
MT-ATP8	0.0120324628054115	-0.250942215960146	0.964	0.99	1
HAS1	0.0121838914594575	-0.332863626099013	0.891	0.75	1
LINC01133	0.0134626943724668	-0.262300794568069	0.569	0.615	1
PLA2G2A	0.0144458548581535	0.328523983504814	0.971	0.969	1
CADM3	0.0151896891656363	0.388066725362488	0.226	0.208	1
DES	0.0160566495451489	0.328906071663056	0.453	0.344	1
FBLN1	0.0166646196557351	-0.327723946243212	0.277	0.365	1
KLK7	0.0179226729912461	-0.260322554555964	0.292	0.385	1
FHL2	0.0190675662246753	0.293595212264821	0.686	0.542	1
ERRFI1	0.0201823189430614	-0.32889317331839	0.788	0.729	1
IGFL2	0.0208086432981306	0.337514446199656	0.314	0.156	1
CDKN1A	0.0213436108668413	-0.27415446363434	0.796	0.812	1
KRT7	0.0219418271252736	0.404205820698329	0.38	0.24	1
MT1F	0.0219854350332163	0.433230387827362	0.482	0.365	1
PLAT	0.0227057459704895	0.32322848895218	0.299	0.229	1
HSPB8	0.0233904971439838	-0.256002893411447	0.555	0.76	1
HSPA1A	0.0278402873882026	0.495920451597053	0.511	0.438	1
NR4A1	0.028109304379295	-0.393509218650787	0.526	0.646	1
BTG2	0.0285954629083952	-0.349680335832994	0.387	0.594	1
AREG	0.0293657648710615	-0.482195457668718	0.314	0.49	1
IGFBP1	0.0294036074913739	0.424166563260867	0.153	0.052	1
IGFBP6	0.0307562435283772	-0.414473234383222	0.591	0.521	1
DUSP2	0.0406546522796494	-0.259005898671217	0.328	0.365	1
KLF2	0.0439419556055624	-0.309606911965006	0.394	0.448	1
TNFRSF12A	0.0448451347915359	0.267293748134336	0.825	0.688	1
ALDH1A3	0.0484153893018938	0.315752954418144	0.752	0.667	1
HHIP	0.0514636135271683	-0.256541831716058	0.066	0.146	1
EGR1	0.055625548703147	-0.286639862873337	0.693	0.76	1
ITLN1	0.0558064871346425	-0.428652122925766	0.847	0.844	1
NR4A2	0.0576350773447387	-0.277544297388852	0.204	0.333	1
JUN	0.0613403787185094	-0.400822534604543	0.628	0.677	1
PRG4	0.0648538248063307	-0.274578392811908	0.898	0.823	1
RGS5	0.0733520797759597	0.397152712519388	0.292	0.208	1
THY1	0.0756875219766921	0.285594389021297	0.321	0.312	1
HSPA1B	0.110594525163446	0.337514446199657	0.46	0.531	1
CXCL8	0.111176456126789	-0.328108060970198	0.19	0.219	1
ADM	0.120790760024605	0.311197137882283	0.263	0.135	1
IGFBP3	0.141013579952856	-0.266020575670602	0.328	0.354	1
SERPINE1	0.180621685692793	0.355214023299057	0.387	0.26	1
SERPINB2	0.340533168256187	0.364465852909504	0.35	0.281	1
LMCD1	0.344611214602859	0.27072620532807	0.175	0.167	1
SPOCK2	0.992555238966984	-0.348306694268216	0	0.177	1
