## Supplementary material for "Single-cell RNA-sequencing reveals profibrotic roles of distinct epithelial and mesenchymal lineages in pulmonary fibrosis": Monocytes_ipf_vs_non_.csv

	p_val	avg_logFC	pct.1	pct.2	p_val_adj
SFTPC	3.18467289702533e-245	-0.827484648064016	0.373	0.7	8.4002117004837e-241
WARS	9.47382613682576e-205	0.820832475034244	0.73	0.479	2.49891112011053e-200
SCGB1A1	2.18024864501526e-169	0.660887523835065	0.557	0.159	5.75084185095676e-165
RBKS	1.45732141020489e-163	0.749901664980998	0.574	0.294	3.84397668369745e-159
NR4A2	6.25061968252769e-159	0.72745639205314	0.811	0.635	1.64872595366033e-154
RPS26	4.15827462052172e-148	-0.576030287915006	0.925	0.989	1.09682809665501e-143
AC090498.1	8.68478609864533e-146	-0.476951901249217	0.972	0.995	2.29078602923968e-141
IRF1	9.40003535895946e-124	0.644257197689293	0.636	0.429	2.47944732663274e-119
SCGB3A1	2.4591268227283e-121	0.557264610154788	0.661	0.33	6.48643882031043e-117
RPL36	3.6362466635154e-117	-0.402897284094013	0.948	0.984	9.59132782435456e-113
HSPB1	1.35770860155497e-115	-0.78129078243357	0.5	0.564	3.58122797832155e-111
FTL	4.12090509772703e-110	-0.35845928556392	1	1	1.08697113762746e-105
OXSR1	2.94140330998981e-104	0.465192689208745	0.512	0.322	7.75853951076011e-100
RPL34	7.47248309219265e-103	-0.413470505274308	0.977	0.994	1.97101686522765e-98
CHD1	1.77381095093995e-99	0.439158257721965	0.748	0.6	4.67878114529431e-95
BCL2A1	5.21555973450483e-99	0.523343927574325	0.87	0.661	1.37570819117034e-94
RPL37	1.5590856267483e-98	-0.404899397157397	0.964	0.99	4.11240015767399e-94
RPS28	3.59575837364252e-95	-0.378557050878888	0.987	0.996	9.48453186215689e-91
NR4A3	2.16397863002178e-89	0.50706839951815	0.516	0.251	5.70792643240845e-85
RPL37A	2.87097847489593e-88	-0.359990578009007	0.933	0.983	7.572779923233e-84
RPS15	6.76963398720567e-87	-0.305100330207283	0.994	0.998	1.78562635680524e-82
RPS27	7.66364493769281e-87	-0.374591411049383	0.982	0.996	2.02143962521523e-82
EZR	6.84125210803776e-84	0.442085812976633	0.641	0.464	1.80451706853712e-79
TWISTNB	1.96640376136912e-83	0.501618311682722	0.303	0.154	5.18678320136333e-79
RPL38	2.6504893118188e-83	-0.324420826394137	0.867	0.959	6.99119565778446e-79
RGS2	7.82922761375842e-83	0.416049776906409	0.872	0.813	2.06511536768106e-78
SRGN	1.60685289340687e-82	0.296767052114653	1	0.999	4.23839587693929e-78
RPS23	4.90633067505753e-81	-0.330145454286548	0.99	0.994	1.29414284215992e-76
RPL35	6.17193012277746e-81	-0.299076367947697	0.951	0.98	1.62797000848501e-76
DUSP2	5.07469663606369e-80	0.652447140036697	0.604	0.389	1.33855273169452e-75
RPS21	1.08046547291359e-79	-0.341664230287961	0.941	0.983	2.84994377790417e-75
FGL2	1.49754707822004e-79	0.384908643475635	0.846	0.803	3.95007992822101e-75
CEBPD	7.14745435646708e-79	-0.392042626974174	0.774	0.919	1.88528403560532e-74
GBP5	2.79347287194134e-78	0.468509979065852	0.365	0.155	7.36834339431966e-74
RPL35A	1.53445844167404e-77	-0.339028393433332	0.968	0.991	4.04744103160362e-73
ARL5B	2.13788469651702e-77	0.431065003164812	0.392	0.2	5.63909846400295e-73
TIMP1	3.10144636406075e-76	0.508375679383177	0.976	0.959	8.18068507448304e-72
JUNB	1.1292230152351e-73	0.307385957394553	0.992	0.986	2.97855154728563e-69
NAMPT	1.76705607466111e-73	0.35889803570469	0.956	0.908	4.66096380813361e-69
ATP1B3	8.92396156487184e-73	0.466725377399417	0.737	0.601	2.35387334196624e-68
SELK	9.4296563679916e-73	0.461462116530005	0.657	0.495	2.48726046018515e-68
RPL39	2.24264629249358e-72	-0.383305446409049	0.979	0.994	5.91542812571032e-68
C1QA	1.06650903710935e-71	-0.813140381732496	0.305	0.48	2.81313088718334e-67
ATF3	3.11604280636134e-71	0.563093473155595	0.704	0.505	8.2191861103393e-67
RPS25	1.61042236004402e-70	-0.278581242997342	0.973	0.991	4.24781105908812e-66
RPL21	1.15376901806098e-69	-0.293645154523196	0.977	0.991	3.04329653893945e-65
FLT1	1.42973409557694e-69	0.338987494072942	0.223	0.067	3.77120962390329e-65
RPL32	5.23024436300625e-69	-0.336610968187715	0.983	0.996	1.37958155563016e-64
HCAR2	8.22079583714178e-69	0.31257648509871	0.223	0.063	2.16839931796289e-64
RPS14	8.21343956424647e-68	-0.309381639016705	0.991	0.995	2.16645895386129e-63
HCAR3	1.52160044080699e-67	0.290865427153493	0.23	0.073	4.0135254827166e-63
RPL23A	1.09449095322656e-66	-0.280237568225731	0.959	0.983	2.8869387873257e-62
EIF4A3	2.50153528918346e-66	0.455072128694383	0.566	0.378	6.59829963227922e-62
CD83	3.17477620713675e-66	0.53603091026755	0.728	0.54	8.37410720156462e-62
RPL28	1.46628911809072e-65	-0.30250876823246	0.998	0.999	3.86763080678788e-61
FCN1	2.20764448082597e-65	0.340157669094307	0.95	0.921	5.82310384707465e-61
COX7C	9.74057958993494e-65	-0.255405376520802	0.888	0.956	2.56927267843714e-60
NAF1	8.12739518838308e-64	0.294576865991327	0.204	0.08	2.14376302883981e-59
PSMB9	2.76514161782607e-63	0.349343542376561	0.644	0.555	7.29361404533982e-59
C1QB	4.32700218976598e-63	-0.832581667292066	0.25	0.422	1.14133336759457e-58
RPLP2	7.11852825592776e-63	-0.260160344069013	0.986	0.995	1.87765419806607e-58
HNRNPU-AS1	3.01063677100966e-61	0.306583439898759	0.279	0.127	7.94115661089217e-57
CHMP1B	4.1468638615898e-61	0.487014970389598	0.574	0.447	1.09381828077154e-56
RPL26	7.16349613358237e-61	-0.30312306454397	0.987	0.995	1.88951537515502e-56
CREM	2.10598944338935e-60	0.404106668767669	0.448	0.314	5.55496835482808e-56
RPS18	5.92923334466486e-60	-0.292904063112134	0.984	0.991	1.56395387932225e-55
PSAP	1.54256415419024e-59	0.256428413735588	0.999	0.999	4.0688214695076e-55
HNRNPU	5.40415211631719e-59	0.34911560593409	0.767	0.677	1.42545320372098e-54
NR4A1	1.20991643182875e-58	0.4673823166282	0.795	0.666	3.19139657223469e-54
PSME2	1.22505186837434e-58	0.354703416285616	0.739	0.66	3.23131931321099e-54
STAT1	1.3090851294165e-58	0.348112688749702	0.576	0.414	3.4529738458619e-54
RPL27	3.27488557906742e-58	-0.271472773923296	0.912	0.964	8.63816569190613e-54
CDKN1B	2.63216896391382e-57	0.298543324463697	0.489	0.359	6.94287207611548e-53
RPS12	2.7774810143043e-57	-0.306966076756506	0.993	0.997	7.32616167143045e-53
RPS15A	3.17364727233878e-57	-0.303562079626717	0.985	0.995	8.37112941024799e-53
RPL13	2.00441241756062e-56	-0.255123723604311	0.997	1	5.28703863379964e-52
RPS24	1.49089454439195e-55	-0.267312307295485	0.994	0.998	3.93253253974264e-51
GPX1	2.17583868829215e-55	-0.318506944084741	0.93	0.973	5.73920970810822e-51
RPS19	3.05512259116128e-55	-0.275436558753793	0.998	0.998	8.0584968587061e-51
PPP1R15B	6.63686072722079e-55	0.314262789571334	0.416	0.252	1.75060475401903e-50
GBP4	6.35279344479682e-54	0.283804905023815	0.298	0.145	1.67567632693406e-49
PLAUR	7.7975272042876e-54	0.409888905780117	0.917	0.822	2.05675375067494e-49
GBP1	1.37973146904009e-53	0.409203792834292	0.438	0.225	3.63931769588705e-49
RPL18A	7.23899064210925e-53	-0.268719117895304	0.989	0.997	1.90942856166916e-48
KYNU	1.63775644099626e-52	0.313641287388366	0.607	0.467	4.31991016441583e-48
RPS13	4.24094961987989e-52	-0.285960214420168	0.989	0.996	1.11863528123572e-47
RPLP1	1.15301898513e-51	-0.275105704628168	0.999	0.999	3.0413181770774e-47
RANBP2	1.54277685050623e-51	0.416290507114434	0.512	0.42	4.06938249858027e-47
RPL30	2.09596657998375e-51	-0.273082437159195	0.991	0.997	5.52853104802315e-47
GBP2	2.44140191188207e-51	0.285664485298187	0.532	0.377	6.43968582297134e-47
C1QC	3.16471374556037e-51	-0.781589703255503	0.202	0.38	8.34756544666458e-47
SLC2A3	5.35939373064405e-51	0.433476390409483	0.804	0.73	1.41364728433198e-46
GCH1	6.30246239353635e-51	0.283929836531106	0.44	0.272	1.66240050554308e-46
CYBB	4.27105764573823e-50	0.292389477178631	0.861	0.81	1.12657687521637e-45
NABP1	4.5699991123801e-50	0.350174698055401	0.503	0.368	1.2054286658725e-45
ZNF331	5.60131926676049e-50	0.522824031089411	0.602	0.423	1.47745998299342e-45
PTPRC	8.92748197496192e-50	0.280591165300426	0.93	0.904	2.3548019205357e-45
CD55	1.45902383975294e-49	0.324872653402195	0.905	0.845	3.84846718211633e-45
RPS8	2.46422987537976e-49	-0.255830476275139	0.994	0.999	6.4998991422892e-45
PLD3	6.0711836955906e-48	-0.292759265205693	0.332	0.462	1.60139612338593e-43
SOD2	8.5081831583633e-48	0.34083311241661	0.948	0.88	2.24420347168149e-43
USP36	1.40532812552437e-47	0.299700009644639	0.321	0.19	3.70683399669564e-43
HLA-DQA2	2.11715581622107e-45	0.40597561497344	0.3	0.111	5.58442189644631e-41
NFE2L2	2.92083119082514e-45	0.281939010078617	0.673	0.538	7.70427643203947e-41
PPP1R10	2.96680820055047e-44	0.257249985739081	0.439	0.266	7.82554999059198e-40
SNHG15	3.66586222409935e-44	0.288893152002706	0.509	0.38	9.66944478850685e-40
ATP2B1	3.7076419215407e-44	0.324969822994401	0.585	0.434	9.77964709644791e-40
APOBEC3A	2.30030631584902e-43	0.437805882306207	0.649	0.494	6.06751796931495e-39
PNRC1	2.50121595478902e-43	0.25049883788197	0.964	0.927	6.59745732394701e-39
CCL3L3	2.51660681607555e-43	0.628933348681835	0.271	0.132	6.63805379876248e-39
RPL29	1.33643495714671e-42	-0.250060876026706	0.981	0.991	3.52511448646588e-38
ILF3-AS1	1.39803818192435e-42	0.256383965537732	0.243	0.16	3.68760531246185e-38
WSB1	2.67429765778158e-42	0.305387513272289	0.807	0.715	7.05399493193048e-38
VSIG4	2.68345335717552e-42	-0.360118207774984	0.141	0.314	7.07814492022188e-38
RPS29	6.6471953412069e-42	-0.265315830406944	0.843	0.943	1.75333071515014e-37
CD52	2.65870177271186e-41	0.395678672077457	0.83	0.585	7.01285766588208e-37
CD163	2.91940215250233e-41	-0.392545726787697	0.447	0.642	7.7005070576554e-37
LYN	2.94163843270594e-41	0.266837642061837	0.734	0.649	7.75915969394847e-37
SAMSN1	8.16217675776284e-41	0.324087761757554	0.826	0.756	2.1529373633951e-36
SYAP1	1.05005536971184e-40	0.329421473594408	0.533	0.417	2.76973104868892e-36
PTX3	1.46630793749187e-40	0.366533094680097	0.194	0.078	3.8676804467223e-36
YME1L1	1.93465672623189e-40	0.25664279820386	0.495	0.366	5.10304404678186e-36
HLA-DRB5	4.54086029199047e-40	0.331230513235986	0.924	0.908	1.19774271921833e-35
CTD-3252C9.4	6.34733982760497e-40	0.275330478478664	0.296	0.169	1.67423782632736e-35
ANPEP	7.20157043592598e-39	0.274334033955019	0.412	0.247	1.8995582338842e-34
PDE4B	5.39203313384445e-38	0.327888403111097	0.611	0.458	1.42225657971415e-33
GK	1.22473338275791e-37	0.370959778331032	0.715	0.548	3.23047924370053e-33
RSRP1	3.71375557435097e-37	0.263322509404109	0.644	0.498	9.79577307846555e-33
RASGEF1B	4.65409716104892e-37	0.336048139843509	0.513	0.342	1.22761120816987e-32
G0S2	1.37892667960139e-36	0.705949960802425	0.509	0.279	3.63719490278458e-32
GLA	2.6664722389668e-36	0.330641620568149	0.442	0.284	7.03335382472272e-32
FKBP5	4.73208308460391e-36	-0.262831857847827	0.476	0.641	1.24818155522597e-31
GNS	1.50341451977448e-35	0.251816691016813	0.574	0.476	3.96555647880914e-31
CYCS	2.89616865728855e-35	0.274811235309961	0.547	0.45	7.63922406733001e-31
GLUL	3.95222875197237e-35	-0.262752539646241	0.885	0.921	1.04247937790775e-30
LITAF	2.37757917098502e-34	0.280875887400608	0.762	0.618	6.27134057930719e-30
NFKBIZ	1.87435067908671e-33	0.311009097684319	0.781	0.665	4.94397478622701e-29
LIPA	5.31937067625789e-33	-0.2728503659861	0.319	0.407	1.40309040327654e-28
PLEK	1.33089669231978e-32	0.289104061999963	0.715	0.605	3.51050620533189e-28
IFRD1	1.40787340462679e-32	0.30306753758037	0.494	0.367	3.71354767938409e-28
B4GALT1	7.51544824801149e-32	0.263689989381171	0.51	0.38	1.98234978437799e-27
BTG2	1.13139252435223e-31	0.286805333099402	0.719	0.584	2.98427406148388e-27
C5AR1	2.42398516652875e-31	0.251642569374107	0.869	0.822	6.39374567375289e-27
TUBA1A	2.54872957879675e-31	0.332167697663636	0.566	0.448	6.72278400999219e-27
CXCL8	7.63785160821521e-31	0.587246233072681	0.491	0.319	2.01463611869893e-26
NFKBIA	1.47738106668633e-29	0.297344084740363	0.949	0.891	3.89688803959853e-25
TNFSF10	1.85377310684997e-29	0.253899600118161	0.499	0.382	4.88969732393817e-25
CRIP1	2.21655703085487e-28	0.274777693206821	0.845	0.737	5.84661248028588e-24
PPIF	1.62481296553367e-27	0.25345545996603	0.459	0.325	4.28576915918815e-23
NFKB1	4.16846003838499e-27	0.282815497946099	0.487	0.338	1.09951470432481e-22
HLA-DRA	5.22195396248718e-27	0.253780543299999	0.993	0.989	1.37739479668524e-22
KLF2	7.26841057887367e-26	-0.289780303879858	0.538	0.547	1.91718865838951e-21
GPCPD1	1.00301049326892e-25	0.256227947624012	0.662	0.515	2.64564077809543e-21
HSPA6	6.76448675564472e-25	-0.480208758938961	0.189	0.203	1.78426867153641e-20
CCL2	1.23339855970558e-24	0.46621341925471	0.133	0.038	3.2533353809354e-20
PHACTR1	2.9077461587517e-24	0.268857065327216	0.557	0.399	7.66976204293935e-20
RNASE1	6.56733640013745e-24	-0.36020733085549	0.2	0.326	1.73226632226426e-19
PLAC8	6.72780865106056e-24	0.25623168138391	0.467	0.33	1.77459408789024e-19
TNFAIP6	4.91092529996263e-22	0.270507897465742	0.241	0.108	1.29535476637114e-17
INSIG1	8.57072098868262e-22	0.294809791705715	0.474	0.367	2.26069907518481e-17
OLR1	7.10097864978116e-21	0.340246949716144	0.323	0.187	1.87302513845278e-16
HSPA1A	3.29621926484286e-18	0.362603318742419	0.831	0.684	8.69443755487601e-14
C15orf48	1.89672863054082e-17	0.395674020966124	0.232	0.109	5.00300110877752e-13
PAPSS2	7.21444053839583e-17	0.297011356768234	0.42	0.337	1.90295298081267e-12
HSPA1B	3.93261846093327e-16	0.387832634872209	0.698	0.459	1.03730677144037e-11
AREG	1.65268801759528e-14	0.356536397539585	0.658	0.609	4.35929518401107e-10
CXCL2	3.07879512061136e-14	0.380422207496426	0.491	0.402	8.12093788963657e-10
DNAJB1	3.12688320849594e-14	0.292319004053954	0.713	0.516	8.24777983904974e-10
CTSL	3.79773464048906e-13	0.257162769033937	0.46	0.38	1.0017284661218e-08
SERPINB2	1.79946678001322e-12	0.382854269224932	0.14	0.069	4.74645352564088e-08
IL1RN	5.30105291801149e-12	0.272950749450753	0.358	0.224	1.39825872818389e-07
MRC1	9.76941969987007e-11	-0.260263760391578	0.123	0.212	2.57687983423473e-06
IL1R2	1.18332651990603e-10	-0.264902882150052	0.268	0.409	3.12126036155614e-06
HBB	3.265801041685e-06	-0.434008766672886	0.309	0.112	0.0861420340765252
CCL4	0.000992991284711469	0.269589663119484	0.274	0.163	1
