## Supplementary material for "Single-cell RNA-sequencing reveals profibrotic roles of distinct epithelial and mesenchymal lineages in pulmonary fibrosis": MUC5AC+_High_ipf_vs_non_.csv

	p_val	avg_logFC	pct.1	pct.2	p_val_adj
HLA-B	3.33173859367202e-10	-0.731657035321821	1	1	8.78812688852869e-06
B2M	3.42790376176948e-09	-0.502724192663704	1	1	9.04178175241935e-05
SEPW1	1.14863643611644e-08	0.714401186920772	0.96	0.75	0.000302975832754435
PART1	1.23528462416785e-08	-0.651081515274433	0.16	0.679	0.000325831025316753
MT-CO3	3.07639421371598e-08	0.642228967536352	1	1	0.000811460501751863
PI3	3.44313757113557e-08	-1.34854835697889	0.36	0.643	0.00090819639713843
HLA-DQA1	1.23603354218984e-07	-0.653506211044101	0.093	0.571	0.00326028567423413
MIF	1.39481075418302e-07	0.527806554136675	0.987	0.964	0.00367909232630856
IFI6	1.86756247560977e-07	-1.04310317424993	0.093	0.464	0.00492606954191589
IFI27	7.46059162313853e-07	-1.32036791470747	0.253	0.429	0.0196788025243525
MT3	8.61987880496304e-07	-0.732448262239494	0.2	0.571	0.022736654323851
RPL36A	2.0858721114174e-06	-0.512924260422912	0.773	0.821	0.0550190486828569
ALPL	2.2938591439195e-06	-0.809392936897442	0.307	0.821	0.0605051226391647
MSMB	3.14430501470165e-06	-1.78177461542303	0.773	0.929	0.0829373333727854
FCGBP	4.554188178283e-06	-1.45528723260684	0.133	0.536	0.120125821578571
ADH1C	6.0509573672492e-06	-0.913396373847791	0.6	0.75	0.159606102475932
TAGLN2	6.35856929316244e-06	0.668854487990901	0.973	0.607	0.167719982245746
S100A6	8.61024776035339e-06	0.397450658030833	1	1	0.227112505174841
LCN2	9.48048319236618e-06	-0.913055134736548	1	1	0.250066705165043
HLA-DRB1	1.30717296975214e-05	-0.731760449720645	0.693	0.929	0.344793014231522
CRIP2	1.75796138838888e-05	0.597384068008389	0.867	0.643	0.463697475415336
PTGFR	1.82642896047248e-05	-0.451201117430849	0.147	0.464	0.481757166903827
DDIT4	2.05514123197649e-05	0.917949732330067	0.853	0.571	0.542084602758438
MZT2B	2.21554677820807e-05	-0.453066789613798	0.547	0.75	0.584394773687942
MT-CYB	2.81966150220559e-05	0.461435957897422	1	1	0.743742114436769
SELENBP1	3.06616847832217e-05	-0.432123615768555	0.787	0.929	0.808763259527039
HLA-A	3.63311660183853e-05	-0.39571361208356	1	1	0.958307166066948
MDK	4.02384418125564e-05	-0.521134993424852	1	1	1
LY6D	4.15752404581947e-05	1.10219011001599	0.413	0.071	1
NCOA7	4.33586538539388e-05	-0.604167524263229	0.533	0.75	1
HLA-C	4.65619894703541e-05	-0.386715162855699	1	1	1
SLC34A2	4.79950561313384e-05	0.745321442713618	0.853	0.429	1
LDHA	5.13219167027029e-05	0.595166772199742	0.787	0.5	1
ATP6V0B	7.40755274364432e-05	0.521374440008659	0.867	0.429	1
CTSC	8.26282627624273e-05	-0.600045240743081	0.933	1	1
POLR2L	0.000110075009569043	0.401010757758784	1	0.929	1
HLA-DRA	0.000112023461118654	-0.651022941544734	0.733	0.893	1
HSP90AA1	0.000112660853382326	0.472106679442514	0.96	0.929	1
CCNO	0.000133404081156036	-0.528525200865392	0.813	0.893	1
CXCL2	0.000133803458820051	-1.08964361868535	0.16	0.429	1
LYZ	0.000156197137528212	-0.515279974115371	0.053	0.321	1
ADH7	0.000158400490985411	-0.470828211544537	0.187	0.464	1
ALOX15	0.00016775291026448	-0.920745082223535	0.16	0.429	1
MT-ND3	0.000221881393712824	0.427243016534748	1	1	1
FGGY	0.000250338360423738	-0.379147799790791	0.44	0.714	1
ALDH1A1	0.000279704234372603	-0.425667815425684	0.96	1	1
MUC20	0.000283523505135759	-0.419969794311046	0.88	0.929	1
CYP2F1	0.000287424514864679	-0.53368294713528	0.987	0.929	1
DBI	0.000288942404975807	-0.382287519795459	0.64	0.857	1
FUT2	0.000307687407070114	-0.400545721308346	0.547	0.786	1
ST6GAL1	0.000328137549997619	0.553885113226438	0.853	0.536	1
DUSP23	0.00034573981159154	0.660521953243869	0.76	0.357	1
CRIP1	0.000357571895797485	0.727081961174713	0.907	0.607	1
CP	0.000379963737354312	0.476551488216867	0.973	0.964	1
RPL8	0.000451243344785889	0.26504331033638	1	1	1
ATP6V1B1	0.00046987379321032	-0.343429717188712	0.227	0.607	1
SRPRA	0.000490646658101102	0.485568145786847	0.627	0.214	1
NAMPT	0.000516540234831444	-0.31512594102586	0.133	0.464	1
RPS29	0.000563564351359566	-0.311094336545775	0.987	1	1
HLA-DMA	0.000571737802838523	-0.38999221280492	0.32	0.679	1
MT-CO1	0.000597201977843053	0.363389957498145	1	1	1
LSS	0.000621858035644528	-0.292136422801161	0.093	0.357	1
GSTA1	0.000674423499620954	-0.710588726436137	0.733	0.964	1
FKBP2	0.000744643717932219	0.401010757758784	0.92	0.786	1
HIST2H2AA4	0.000752964783797221	-0.292136422801161	0.053	0.357	1
PFN1	0.000797552023948448	0.324223614545013	0.987	0.964	1
TNFAIP2	0.000807326973034238	0.574454640520721	0.467	0.143	1
ING1	0.000909052307507322	-0.386447102272402	0.2	0.393	1
RPL22L1	0.0010211430317185	0.429023793986458	0.72	0.429	1
SERPINA1	0.00104489919438091	0.797426030347031	0.413	0.179	1
HLA-DPA1	0.00110715653196807	-0.651791994878031	0.307	0.714	1
HLA-DQB1	0.00111881262937046	-0.374374521038133	0.347	0.5	1
VIM	0.00114080202877961	0.794915043465872	0.36	0.036	1
CD151	0.00122827992066468	0.405387132358583	0.867	0.679	1
LYNX1	0.00130065575510132	1.15197750920756	0.56	0.286	1
CAPN13	0.00137919300962772	0.566525196236357	0.72	0.429	1
ALDH1L1	0.00141179859210606	-0.280301965154158	0.133	0.429	1
CALR	0.00145468366041828	0.437686236317191	0.973	0.75	1
TXN	0.00146700596192111	0.486450548694943	0.987	1	1
PIGR	0.00148431628166245	-0.482363159102229	0.973	0.964	1
SREBF1	0.00155771498330391	-0.380864538409845	0.253	0.429	1
TXNDC17	0.00161571354293629	0.390539457891489	0.827	0.464	1
CRYM	0.00180255822980123	-0.331745560896207	0.84	0.964	1
FMO5	0.00183560101509827	-0.302607722668457	0.253	0.5	1
TCEB2	0.00184300392171106	0.323049216289072	0.96	0.857	1
ANXA5	0.00186110477416266	0.411592867089321	0.747	0.464	1
GGH	0.00186680090585694	-0.341407471807944	0.267	0.536	1
DAD1	0.00188313805939133	0.388217406298874	0.933	0.75	1
FADS2	0.00200058008930927	-0.305039827637069	0.027	0.214	1
BRK1	0.00206272773070039	0.37619558863906	0.853	0.607	1
HES4	0.00211332774093898	-0.375335366656135	0.813	1	1
SOD2	0.00227897323849618	-0.5455853236107	0.307	0.393	1
SLC51A	0.00234066599882385	-0.302186758654662	0.307	0.607	1
ARPC1B	0.00237991070790128	0.382548694919048	0.707	0.357	1
NBPF14	0.00240658036442841	-0.254396094818314	0.08	0.286	1
CXCL1	0.00250386730653082	-0.697222240178437	0.907	0.929	1
ADRA2A	0.00265785678087839	-0.367848244536858	0.133	0.429	1
FIS1	0.0028369215073617	0.36857548200563	0.8	0.571	1
EYA1	0.00290403231425343	-0.269146904576462	0.173	0.536	1
TMEM59	0.00305854737247299	0.269547618198321	1	0.964	1
SAA2	0.00313343509907366	-1.06939963642228	0.6	0.821	1
SFTPC	0.00315674479696297	1.57340921648612	0.2	0.25	1
CCND1	0.00319613633708868	0.4378247308815	0.84	0.679	1
CST3	0.00334561904082449	0.267479365134261	1	1	1
SYT8	0.00358569423871855	0.52617390071279	0.307	0.071	1
CD74	0.00359081421858718	-0.468172603780155	1	1	1
KRTCAP2	0.00361849050242429	0.343116779339882	0.947	0.929	1
SYNGR2	0.00366624409261577	0.311779624030841	0.96	0.964	1
GPX1	0.00369106480557245	0.417989094293202	0.88	0.75	1
GABARAP	0.00375204181920959	0.298062788506342	0.973	0.964	1
CLDN4	0.00379808076263063	-0.477128208150994	0.88	0.893	1
SDF2L1	0.00391011415448155	0.478972299228496	0.507	0.286	1
CD177	0.00391648038389117	-0.265468175719	0.013	0.214	1
CIB1	0.00398740026967199	0.331484695110174	0.88	0.821	1
SEC11C	0.00408238196990067	0.448866778936419	0.707	0.5	1
CISD2	0.00421641135865719	0.355890322478315	0.613	0.179	1
MX1	0.00426150794686108	-0.268605925390967	0.133	0.357	1
TMEM123	0.00449389596159389	0.359461754845912	0.707	0.429	1
PLK2	0.00455076902748073	0.457873619653327	0.667	0.357	1
SSR3	0.00459827049145566	0.366325199770894	0.72	0.429	1
ARF4	0.00463058296822564	0.34267518074582	0.973	0.893	1
SEC61B	0.00485502078657505	0.322723536429493	0.907	0.929	1
GCLC	0.00492269315708497	-0.303309723399286	0.187	0.321	1
SDF4	0.00502955842758161	0.348367024273362	0.733	0.321	1
ACTB	0.00512120860168621	0.32799541049648	1	1	1
C3	0.00539978091608163	-0.495600416168925	0.84	0.929	1
MT-CO2	0.00547455172616792	0.329381750949729	1	1	1
SERPINB2	0.00550542283286658	-1.13534429793684	0.147	0.286	1
CYP2J2	0.00556513413014496	-0.321550308007455	0.573	0.714	1
SERINC2	0.00579126043803413	0.324911414220137	0.933	0.714	1
CKB	0.00620683024786848	0.498991166118988	0.387	0.143	1
NME2	0.00628182304270226	0.253328185588018	1	0.964	1
XRCC5	0.00632077129438277	0.360736858620844	0.573	0.321	1
YWHAB	0.00650877620564313	0.320249401114326	0.893	0.679	1
SEC61G	0.00662856595881174	0.347664777053492	0.907	0.821	1
TSPAN13	0.00670554718787118	0.313999380769154	0.92	0.857	1
TSPAN3	0.00673955792910427	0.325408017015833	1	0.964	1
PABPC1	0.00710795259673509	-0.27163790125282	0.987	1	1
SRD5A3	0.00720318936914976	0.369920170688753	0.707	0.536	1
C19orf60	0.00746025035693036	0.32463777897421	0.547	0.179	1
TBCA	0.00746085494447435	0.328690096179158	0.72	0.429	1
TCEA1	0.00752071342898094	0.339641811382492	0.667	0.357	1
FAM174A	0.00761276730631721	0.32222987990567	0.533	0.107	1
DUSP2	0.00764843946284671	-0.501228220659721	0.08	0.286	1
TMEM176B	0.00766605748882744	0.425703370349156	0.293	0.036	1
TMEM208	0.00782647476028366	0.330393190544831	0.667	0.393	1
UQCRQ	0.00784974218220684	0.28569991124779	0.947	0.964	1
TRPT1	0.00785338057493515	0.319665118304832	0.467	0.143	1
LRRC8A	0.00794739497073315	0.334565658350631	0.507	0.214	1
S100A10	0.00812983823353106	0.614880672287665	0.693	0.393	1
GPX3	0.00813842638743441	0.401010757758784	0.373	0.036	1
RAC1	0.00823125372000663	0.287682072451781	0.947	0.893	1
SYNCRIP	0.0082887844727422	0.321546586404537	0.6	0.25	1
MRPS24	0.00829087399212387	0.321546586404537	0.547	0.25	1
LSM2	0.00837805191332737	0.316927640548243	0.387	0.107	1
CALM1	0.00840777118106701	0.345950980575757	0.88	0.821	1
DNAJC1	0.00861592565751383	0.316669609325033	0.507	0.214	1
CXCL3	0.00874868286853532	-0.342146843375823	0.027	0.179	1
TRMT112	0.00876810595060384	0.320968050085248	0.64	0.393	1
LMAN1	0.00883127896036102	0.317424041650519	0.853	0.607	1
SLC16A3	0.00883163790638683	0.331052169151874	0.547	0.321	1
MAGED2	0.00902863181801521	-0.333685425714034	0.68	0.821	1
MUCL1	0.00904441775690514	-0.367848244536858	0.147	0.321	1
GPX4	0.00907276403779623	0.304068812566553	0.933	0.857	1
SAA1	0.00912920498399501	-0.952238808583649	0.747	0.857	1
STRA13	0.00913364867701802	0.336472236621213	0.507	0.25	1
GABRP	0.00946686815347591	-0.377903244558586	0.48	0.607	1
ETHE1	0.00977154845823093	0.311398599069097	0.56	0.214	1
RANBP2	0.00983486319997441	0.313999380769154	0.373	0.071	1
ARHGDIA	0.00995755991619907	0.308637437627769	0.467	0.214	1
TPM1	0.00997674297428294	0.34635234522092	0.707	0.5	1
CHPF	0.0100434997938165	0.316269529303693	0.613	0.429	1
LAMTOR1	0.0100706577496462	0.313999380769154	0.627	0.357	1
CHP2	0.0100773648346803	-0.343429717188712	0.533	0.536	1
RARRES1	0.0101496445056759	0.751708571868223	0.813	0.643	1
RABGGTB	0.0104104358500977	0.302570684945532	0.453	0.143	1
SYNE2	0.0104297001001899	0.311604170043199	0.573	0.286	1
MYDGF	0.0108531678906921	0.362789544938586	0.853	0.571	1
SAA2-SAA4	0.0108863035731207	-0.302831711917909	0.187	0.393	1
MLEC	0.0110372733293933	0.306394781383935	0.56	0.25	1
RNASE1	0.0110876591627824	-0.661311529504125	0.667	0.75	1
TXNDC12	0.011094409151698	0.304866897205882	0.413	0.071	1
IFITM2	0.0111973863895222	0.401010757758784	0.667	0.429	1
ARF5	0.0114613330198454	0.303246588992893	0.8	0.643	1
ALG5	0.0117238131852607	0.297332328283943	0.507	0.179	1
GOLGB1	0.0117603348715264	0.323624094143364	0.733	0.5	1
PROM2	0.011989063687168	0.304383922069712	0.653	0.25	1
NDUFS5	0.0122898614668383	0.287682072451781	0.96	0.75	1
CTSD	0.0123129832846257	0.288985570355225	0.973	1	1
RIMKLB	0.0126287752070264	-0.266818614816871	0.053	0.214	1
WDR83OS	0.0127007534476704	0.285178942233662	0.907	0.893	1
HSP90B1	0.0127156597147571	0.381374783241925	0.893	0.857	1
NUCB1	0.0127371891527471	0.298731908638366	0.56	0.286	1
PLPP2	0.0130052211210305	0.260812673776072	0.973	0.893	1
PF4V1	0.0130399624130269	-0.281773635765615	0.28	0.393	1
MACC1	0.0132770317748238	0.299914640887415	0.613	0.286	1
PPIB	0.0136045713542183	0.328041737892193	0.987	0.964	1
TM7SF2	0.0136512366167464	-0.256418340199082	0.387	0.643	1
DEGS2	0.0136880022135022	-0.352761044617596	0.453	0.607	1
ACTR3	0.0137877344438035	0.297111162740633	0.56	0.321	1
FAM50A	0.0142010028398748	0.286347849438644	0.4	0.071	1
IL33	0.0142956811784448	0.406676495294462	0.573	0.357	1
MRPS12	0.0144483172747313	0.281209557946164	0.4	0.107	1
PMEPA1	0.0145837789224857	0.320249401114326	0.36	0.036	1
DYNLT3	0.0148011697413454	0.281209557946164	0.387	0.107	1
PDIA6	0.0151107369923608	0.313999380769154	0.8	0.75	1
HIST1H2AC	0.015410327107402	0.299228063448842	0.36	0.071	1
ERGIC3	0.0157564156083575	0.282149554882055	0.813	0.75	1
LDHB	0.0158440873268273	-0.257650246729992	0.84	0.893	1
MT1X	0.0158681224253633	0.574674251809624	0.8	0.571	1
MMADHC	0.0159292642030447	0.291576916713322	0.653	0.393	1
ST6GALNAC4	0.0159475006625929	0.310859660764487	0.36	0.036	1
MED24	0.0160032444040763	0.346943536488508	0.493	0.286	1
TRAPPC3	0.0160225633771778	0.276368312551508	0.467	0.143	1
SLC52A2	0.0160227421928162	0.276368312551508	0.44	0.143	1
NUPR1	0.016052668173892	0.348367024273362	0.52	0.286	1
EFCAB14	0.0161157525384425	0.276958109088805	0.36	0.071	1
CANX	0.016311330798098	0.286897450991363	0.773	0.643	1
GNAS	0.0163753083097113	-0.251314428280906	0.893	0.893	1
TOX4	0.0166218788984399	0.272077074382891	0.413	0.107	1
MMP7	0.016649339060926	0.895029263208394	0.747	0.286	1
SEC31A	0.0167076045614937	0.288681572784864	0.627	0.393	1
HEY1	0.0167303786678594	-0.292136422801161	0.227	0.5	1
NAPA	0.0169669940573523	0.283227722102401	0.547	0.214	1
RNASEK	0.0175955887944271	0.28677256806894	0.707	0.5	1
SSR2	0.017688580523342	0.288337595254671	0.853	0.786	1
BST2	0.0179445995784477	-0.364707115635997	0.133	0.393	1
IGFBP4	0.0180890286944932	0.319180739511152	0.44	0.179	1
MSLN	0.0181285003867819	0.57439279951393	0.76	0.536	1
KDM5B	0.0181818420793401	0.271799026278778	0.427	0.179	1
KDM5A	0.0183255919937359	0.267479365134261	0.387	0.071	1
RBPMS	0.0184194000550191	0.282405015350937	0.547	0.321	1
SEC22B	0.01915369253172	0.262860419277967	0.413	0.107	1
PSMA2	0.0191539559535299	0.262860419277967	0.387	0.107	1
TIMP1	0.0192328333385127	0.361790044605503	0.907	0.857	1
SPCS2	0.0194937541284524	0.275241370469751	0.84	0.643	1
UGT2A1	0.0195664502694489	-0.496231779144676	0.16	0.536	1
EIF4G2	0.0200265057369156	0.279825200956561	0.733	0.464	1
TMEM147	0.0200420022026831	0.278408435666452	0.587	0.321	1
HIST1H4C	0.020221497062346	-0.321123959674413	0.507	0.536	1
TGOLN2	0.0206564941125824	0.267479365134262	0.48	0.214	1
CSTA	0.0206968197594671	-0.341407471807944	0.227	0.393	1
NFIX	0.0208847694395594	0.257909914118111	0.36	0.071	1
TATDN1	0.0208849473439654	0.257909914118111	0.347	0.071	1
NDRG1	0.0211709167956608	0.291811465793792	0.293	0.036	1
AQP5	0.0211852306989151	0.371510093362086	0.987	0.929	1
RAB11FIP1	0.0212372451521583	-0.292136422801161	0.533	0.75	1
KCNQ1	0.0214782049668584	0.258510695151501	0.453	0.143	1
TNFRSF1A	0.021478630299782	0.258510695151501	0.427	0.143	1
POLR2F	0.021478816145222	0.258510695151501	0.4	0.143	1
SHFM1	0.0215154987609678	0.265134698175007	0.947	0.786	1
DCPS	0.0221076473214077	0.253558026615653	0.373	0.107	1
RTN3	0.0225972336871205	0.267479365134262	0.587	0.286	1
ENO1	0.0230215119236285	0.272568434641733	0.813	0.643	1
NFIB	0.0232949135183242	0.271332934450251	0.507	0.321	1
MFSD1	0.023437937748967	0.263140963535663	0.4	0.179	1
PAM	0.0236709131893414	0.279313822781264	0.733	0.393	1
AES	0.0237340859758175	0.283227722102401	0.787	0.536	1
WLS	0.0239305909133713	0.259040496488397	0.507	0.214	1
GOLGA2	0.0240526824494664	0.267479365134261	0.64	0.357	1
NFKBIZ	0.0241028343360348	-0.30952816551303	0.387	0.464	1
MIA3	0.0243067109453404	0.279649900754517	0.44	0.25	1
TM9SF1	0.0244451314607275	0.254407283566909	0.4	0.179	1
NCL	0.0253991770466943	0.264878583434204	0.8	0.643	1
UXT	0.0255329835763519	0.267479365134261	0.627	0.464	1
SERTAD4-AS1	0.0257283847313535	0.262541083493679	0.307	0.036	1
GSN	0.0258218963077071	-0.338656438436054	0.893	0.929	1
CYP4X1	0.0259861550818187	0.285628683639939	0.56	0.357	1
ARG2	0.0268905261634094	-0.359147133084121	0.253	0.321	1
C11orf31	0.0269534188871289	0.261969709323292	0.813	0.607	1
ZDHHC12	0.0269646179812698	0.255158880746221	0.52	0.214	1
DYNLRB1	0.027038937730506	0.263988960194493	0.627	0.429	1
HLA-DPB1	0.0273130054675535	-0.32259563028587	0.187	0.393	1
SLC4A4	0.0275047684804952	0.262364264467491	0.8	0.607	1
SCGB1A1	0.0275963845789391	-0.702547887442925	0.973	0.893	1
CXCL6	0.02770294059075	-0.425248967252021	0.907	0.929	1
PDXK	0.0277394017947586	0.250529806820488	0.44	0.143	1
TMED2	0.0278025301384664	0.25147902378782	0.867	0.893	1
LAMB3	0.028058000546764	0.284146417619473	0.413	0.179	1
TMEM50A	0.0283928207779654	0.261509198147758	0.747	0.607	1
EMG1	0.0285098224727723	0.252590752640511	0.32	0.036	1
CCNT2	0.0285098224727829	0.252590752640511	0.32	0.036	1
IVD	0.0285104397252582	0.252590752640511	0.293	0.036	1
DSP	0.0285805676913482	0.260310875655649	0.613	0.393	1
PRR15	0.0291309846963728	0.267479365134261	0.613	0.464	1
CEACAM6	0.0292308286021109	0.29966792528757	1	0.964	1
AHNAK	0.0293163928234571	-0.284473550055592	0.44	0.679	1
LSM4	0.0300845081185351	0.25147902378782	0.52	0.286	1
PLAC8	0.0303214842281184	-0.323227009871192	0.667	0.821	1
CRELD2	0.0304627849341277	0.313999380769154	0.48	0.393	1
ATP6V0E1	0.0306293312544464	0.250384931774961	0.84	0.714	1
RAB2A	0.0306294499133528	0.250384931774961	0.867	0.75	1
MPZL2	0.0308163199842261	0.256971387535846	0.707	0.357	1
OSTC	0.032037111725463	0.259932159498879	0.827	0.679	1
CLDN22	0.032242487803593	-0.30239292296835	0.16	0.5	1
FHL2	0.0329043175664934	0.267479365134261	0.72	0.357	1
CSF3	0.0336246751484471	-0.510389988821179	0.04	0.179	1
RNF181	0.0342328870516107	0.252165130161219	0.72	0.5	1
ERLEC1	0.0346170577651536	0.278408435666452	0.733	0.571	1
GABARAPL2	0.0348567908071432	0.25147902378782	0.667	0.464	1
CLU	0.0349205776471786	0.384100285610467	0.973	0.821	1
SET	0.0351883621325651	0.250728554709446	0.667	0.357	1
CD99	0.0356293422242881	0.260310875655649	0.533	0.357	1
UNC5B-AS1	0.0360245959097137	-0.33214175741486	0.24	0.286	1
HM13	0.0368289180431701	0.290259393466081	0.76	0.821	1
SELK	0.0375601757559968	0.270957629510586	0.6	0.321	1
CD9	0.0375798947870925	0.263914298969765	1	1	1
SH3BGRL3	0.0377232763820339	0.257909914118111	0.627	0.464	1
PDIA3	0.0381732998532206	0.259203455830402	0.947	0.929	1
PDE4C	0.0382728351246323	0.282405015350937	0.467	0.321	1
SLC26A2	0.0386214677442866	-0.251314428280906	0.267	0.393	1
CSTB	0.0391572876324177	0.290754271488751	0.973	0.964	1
TPI1	0.0397375286193451	0.2586219113002	0.893	0.857	1
TFPI	0.0405200004588558	0.252590752640511	0.213	0.036	1
TOB1	0.0408361840506012	-0.272591826728191	0.56	0.679	1
MANF	0.0421299381997431	0.332017886271833	0.573	0.393	1
AGR3	0.0430580460927103	0.385649472597297	0.747	0.679	1
IER2	0.0446528268811164	-0.390982257437794	0.453	0.607	1
BTG2	0.0459447015236382	-0.348225889452205	0.253	0.321	1
PELI1	0.0509530378537514	-0.254396094818314	0.067	0.143	1
CDC42EP5	0.052339117636255	-0.259346599978171	0.653	0.786	1
LGALS7B	0.0526392398482994	0.250529806820488	0.347	0.214	1
H1F0	0.0534470178792194	-0.278150180826421	0.56	0.536	1
PPP1R15A	0.0573301788743641	-0.258613730762518	0.133	0.321	1
MAFF	0.0599992470817187	-0.282380247855797	0.227	0.429	1
TMEM45A	0.061402971879251	0.364643113587909	0.813	0.607	1
NR4A1	0.061566874503392	-0.48532765183202	0.387	0.714	1
FMO2	0.0623092205113974	0.3294299539958	0.8	0.607	1
RASD1	0.0664797166979746	0.297111162740633	0.373	0.286	1
CAPS	0.0683165485487281	-0.260883879297057	0.427	0.714	1
LINC00342	0.0704286121191389	0.278408435666452	0.453	0.179	1
CDKN1A	0.0706026407553959	-0.330602703628957	0.213	0.321	1
SFTPA1	0.0714453824549222	0.262541083493679	0.133	0.036	1
SERPINF1	0.072071168146468	-0.252605584044526	0.92	0.893	1
F3	0.0747633583342644	-0.299105092117254	0.827	0.893	1
CEACAM5	0.078094407280224	0.406430825228123	0.427	0.25	1
CDC20B	0.0802402352075853	-0.683615288934586	0.12	0.107	1
AGR2	0.0871675714541951	0.34658832373771	1	1	1
TNFAIP3	0.0885489925077298	-0.34929483664111	0.093	0.107	1
KLK11	0.0896440613744355	-0.262722537594868	0.867	0.929	1
NFKBIA	0.0918903003967675	-0.300233633033781	0.387	0.393	1
KRT4	0.0933386943393823	-0.436967370679617	0.36	0.536	1
ALDH3A1	0.094243994031777	-0.340926586970593	0.347	0.321	1
UPK1B	0.0957999832653608	-0.461212752845095	0.347	0.429	1
HES1	0.0998548091194646	-0.292136422801161	0.547	0.607	1
LTF	0.103986837020609	-0.836402396804934	0.333	0.607	1
UBD	0.108234354298198	-0.320628378595467	0.493	0.607	1
GPX2	0.111942293030022	-0.315666920211355	0.067	0.143	1
TGM2	0.122934339972742	-0.272333795504982	0.613	0.75	1
FKBP11	0.126250941988067	0.264969953528836	0.64	0.5	1
MT1E	0.126456470861901	0.278408435666452	0.72	0.571	1
TMEM176A	0.127608601936393	0.259932159498879	0.373	0.143	1
KRT17	0.139672700457006	-0.719411247203875	0.387	0.214	1
IGFBP2	0.145683859219836	0.250011672093871	0.68	0.5	1
GDF15	0.158445364370555	-0.42371278058988	0.56	0.429	1
C15orf48	0.162592232252198	0.434683972865372	0.48	0.464	1
CLCA2	0.169477094399221	-0.345625107752147	0.373	0.714	1
KLK10	0.180667640263349	-0.28760126763577	0.587	0.786	1
SERPINA3	0.189016715439834	0.497287588194204	0.28	0.143	1
RTEL1-TNFRSF6B	0.193427983810797	0.364643113587909	0.173	0.107	1
TFF3	0.197591735942643	0.376610100557218	0.96	0.893	1
BPIFB1	0.218094922093918	-0.26317934227825	1	1	1
BPIFA1	0.219634850307253	-0.740340823704313	0.507	0.571	1
IER3	0.220971265806707	-0.258463207694573	0.427	0.536	1
EGR1	0.232061123920836	-0.305381649551182	0.347	0.464	1
S100A2	0.239843069694802	0.401010757758784	0.653	0.429	1
S100A4	0.252406298476865	0.349717463371234	0.453	0.357	1
GSTA2	0.446486841730971	-0.266160936397901	0.213	0.464	1
LYPD2	0.572087732280896	0.287682072451781	0.467	0.464	1
SFTPB	0.601501659469922	0.43216592553858	0.28	0.071	1
EDN2	0.994488413495798	0.686458192409149	0.24	0	1
DRAP1	0.994724768044727	0.345950980575757	0.36	0	1
ANKRD37	0.994742884625291	0.326902785605062	0.32	0	1
NAA50	0.99476229631311	0.307484699747961	0.347	0	1
LGALS7	0.99479429190321	0.27763173659828	0.2	0	1
DNAAF2	0.994805853095713	0.267479365134261	0.267	0	1
LARP4	0.994817928335089	0.257222864967072	0.267	0	1
SCGB3A2	0.996513638427823	0.624154309072994	0.133	0	1
SLC26A4	0.996557133391761	-0.251314428280906	0	0.143	1
