## Supplementary material for "Single-cell RNA-sequencing reveals profibrotic roles of distinct epithelial and mesenchymal lineages in pulmonary fibrosis": MUC5B+_ipf_vs_non_.csv

	p_val	avg_logFC	pct.1	pct.2	p_val_adj
MSLN	1.09415431683105e-83	1.07675135895312	0.62	0.211	2.88605084150527e-79
MT-CO3	1.18630483487075e-55	0.540006019907939	0.987	0.99	3.12911626293858e-51
MIF	1.10832513895606e-54	0.486227141510272	0.965	0.897	2.9234292190244e-50
S100A6	3.20225268971372e-50	0.467912466526789	0.999	1	8.44658191965787e-46
MSMB	1.20415739513582e-48	-1.97394719917262	0.392	0.643	3.17620596114974e-44
FCGBP	1.6135310951427e-43	-1.24659767624175	0.141	0.434	4.25601096965789e-39
MT-ND3	9.86567013580389e-42	0.484347443847137	0.987	0.99	2.60226781172099e-37
DDIT4	1.12092969001197e-41	0.69863453432433	0.777	0.548	2.95667624334457e-37
MT3	4.29312410906527e-40	-0.514660421638451	0.058	0.227	1.13239734624815e-35
SEPW1	1.45532679380342e-37	0.457067835109733	0.88	0.663	3.83871548401527e-33
ATP5E	1.13784192985115e-31	0.329915318166095	0.966	0.933	3.00128565836838e-27
KLK11	1.75398652699841e-31	-0.46994396047463	0.732	0.925	4.6264902622637e-27
OST4	2.30449728168246e-30	0.334189729529655	0.887	0.797	6.07857247989382e-26
CRIP1	1.27510097347733e-29	0.613593653436773	0.777	0.477	3.36333383774115e-25
HES4	2.90969895194501e-29	-0.321675675492189	0.576	0.742	7.67491292554537e-25
PI3	4.46762152089153e-29	-0.41815714759746	0.139	0.345	1.17842452856556e-24
TAGLN2	5.68267167799743e-29	0.426161579617123	0.824	0.586	1.49891830850538e-24
RPL41	1.05187570046924e-28	0.331542473683127	0.983	0.961	2.77453253512771e-24
POLR2L	4.66497569732201e-28	0.328212060942899	0.889	0.801	1.23048063968263e-23
C19orf33	7.69553332377577e-28	0.380133557558501	0.911	0.844	2.02985082481233e-23
MMP7	8.12637458959175e-28	0.783984763601476	0.779	0.572	2.14349382549662e-23
COX5B	8.94200717260528e-28	0.319443284309806	0.887	0.797	2.35863323191809e-23
ZFP36L1	1.32698507192021e-27	0.399700401442277	0.907	0.787	3.50018852420393e-23
CD63	1.39049064490029e-27	0.302502146671719	0.969	0.949	3.6676971740535e-23
CD24	4.78772259265566e-27	0.510043768953036	0.505	0.262	1.26285758826478e-22
UQCR11	1.04244682485881e-26	0.317763047730551	0.858	0.751	2.74966198993008e-22
CTSD	1.21606518773682e-26	0.394517327069831	0.83	0.673	3.20761514569341e-22
HSPA1A	1.5367245131013e-26	0.512422286565598	0.446	0.195	4.05341824820731e-22
MT-ND4	8.16230405295057e-25	0.365715598532813	0.987	0.976	2.15297094004677e-20
UQCRQ	1.15607047392582e-24	0.304618226577797	0.861	0.765	3.04936708907414e-20
ITM2B	1.21427320198549e-24	0.278401165582256	0.986	0.966	3.20288842487713e-20
MT1X	3.51903220294507e-24	0.565433161018984	0.622	0.316	9.2821512417082e-20
FABP5	5.35907457094398e-24	-0.724873084122376	0.336	0.489	1.41356309957789e-19
MT-CO1	6.17423284293351e-24	0.347967781165559	0.988	0.992	1.62857739698057e-19
LY6D	1.09444426072198e-23	0.612917102361947	0.263	0.077	2.88681562650636e-19
GPX4	1.15581756302467e-23	0.33774605174325	0.879	0.789	3.04869998599016e-19
CIB1	1.32317549137951e-23	0.310732647148019	0.743	0.574	3.49013999361174e-19
RPL39	1.53596802034821e-23	0.310235590039399	0.983	0.974	4.05142284727246e-19
TCEB2	1.66103842811543e-23	0.300524940745109	0.888	0.803	4.38132106184006e-19
LY6E	4.24980955289719e-23	0.297928888057751	0.975	0.968	1.12097226576769e-18
RPS21	1.07916154254766e-22	0.258345532607286	0.993	0.984	2.84650440077797e-18
MYL6	5.63759191847061e-22	0.301938500903195	0.968	0.937	1.48702762033499e-17
NPC2	5.7960298981913e-22	0.420773615049098	0.873	0.755	1.52881880624592e-17
UBL5	8.19102300030631e-22	0.279219107424519	0.857	0.753	2.1605461367908e-17
HSPB1	8.70814592566945e-22	0.377592136236546	0.852	0.761	2.29694765081383e-17
ALDH1A1	1.18109804554583e-21	-0.311574901704905	0.763	0.85	3.11538231473624e-17
ROMO1	1.44400646664856e-21	0.288389042071313	0.769	0.611	3.8088558570789e-17
TMSB10	2.02896094301402e-21	0.348850921176326	0.985	0.959	5.35179027938808e-17
BCL3	2.11848813104313e-21	-0.260206152863864	0.23	0.424	5.58793614325247e-17
COX7C	3.48825674880611e-21	0.261297663813446	0.951	0.911	9.20097482632588e-17
TMEM258	8.57244686911802e-21	0.28397724568249	0.814	0.753	2.26115431066726e-16
ADIRF	1.040603610554e-20	0.381713850630797	0.731	0.568	2.74480014355828e-16
RPS19	1.36250482485524e-20	0.281652303043862	0.991	0.992	3.59387897652067e-16
PSAP	2.78356114395813e-20	0.316786535322703	0.687	0.473	7.34219922941836e-16
CSTB	3.93328565420576e-20	0.332460961229707	0.91	0.842	1.03748275700985e-15
TSPO	3.94020941697835e-20	0.315761916897781	0.657	0.456	1.03930903791638e-15
CUTA	4.87685764316328e-20	0.259386003554646	0.766	0.641	1.28636874053718e-15
CYP2F1	7.27790709946652e-20	-0.446360444189277	0.648	0.718	1.91969355562628e-15
USMG5	7.77526653645516e-20	0.283434763645143	0.737	0.625	2.05088205432078e-15
EDN2	9.14636775147441e-20	0.467803058466535	0.139	0.014	2.4125374218064e-15
MUC16	1.1532837573864e-19	0.430285526274251	0.589	0.339	3.04201656685812e-15
GPX1	1.43026650694112e-19	0.350035490922595	0.737	0.578	3.7726139653586e-15
COX6A1	1.88931932079643e-19	0.278486300205829	0.925	0.856	4.98345757246475e-15
S100A11	2.159856168493e-19	0.300453428866601	0.989	0.97	5.69705261563399e-15
TMA7	2.75336262096056e-19	0.264389583636994	0.877	0.822	7.26254458530768e-15
RNASEK	2.96293167833981e-19	0.277965462234038	0.627	0.422	7.81532488795691e-15
S100A4	3.60185137361839e-19	0.522691517283358	0.496	0.29	9.50060336819321e-15
AKR1C1	6.44509804435328e-19	-0.337055000497233	0.79	0.858	1.70002351115906e-14
TMEM176B	9.07128943803511e-19	0.280363742912871	0.412	0.201	2.39273401507052e-14
NDUFA3	1.22460665973411e-18	0.26463555065994	0.647	0.473	3.23014498638067e-14
IGFBP4	1.3349381265375e-18	0.272663157629308	0.385	0.178	3.52116629636796e-14
RPL38	1.3794278224278e-18	0.267553138229316	0.928	0.868	3.63851676721781e-14
LCN2	1.55097920758203e-18	-0.504510857783806	0.943	0.976	4.09101785583913e-14
CTSC	2.85886826019836e-18	-0.333996873235226	0.709	0.811	7.54083680992521e-14
HSP90AA1	4.93929701645208e-18	0.297538330915502	0.895	0.803	1.30283837402956e-13
SMIM22	4.97261682197371e-18	0.265273347598468	0.735	0.59	1.31162713913201e-13
ATP6V0E1	1.47968792530874e-17	0.261435938901036	0.702	0.546	3.90297284058686e-13
GABARAP	1.99947750123964e-17	0.250765632795476	0.904	0.854	5.27402180501979e-13
NR4A1	3.03759327183073e-17	-0.457597685115597	0.372	0.568	8.01225977310793e-13
S100A2	3.11894736861524e-17	0.695243119794504	0.477	0.337	8.22684747419643e-13
ATPIF1	3.24532869926615e-17	0.25584025373911	0.748	0.602	8.56020351005432e-13
FXYD3	6.79588957341718e-17	0.254037476975393	0.914	0.858	1.79255179278025e-12
TPI1	1.3139677484044e-16	0.272128217586145	0.789	0.659	3.46585272996628e-12
LYZ	1.89323341146101e-16	-0.250617115984883	0.094	0.205	4.9937817694107e-12
COX7A2	2.23955526101101e-16	0.25705196073554	0.836	0.767	5.90727491196874e-12
TMEM176A	2.76458107044846e-16	0.28373125303043	0.406	0.221	7.29213548952191e-12
CFD	2.85008459500455e-16	0.301497530586148	0.196	0.085	7.5176681362435e-12
ADH1C	3.20680250132898e-16	-0.319747056595336	0.254	0.355	8.45858295775544e-12
KLK10	3.41780087355713e-16	-0.416736935913493	0.405	0.667	9.01513336418164e-12
BHLHE40	5.75470358220168e-16	0.333016664829528	0.505	0.357	1.51791816387734e-11
CD55	1.33979758191911e-15	-0.33608676342334	0.782	0.88	3.53398408182804e-11
ATP6V0B	1.7411988046135e-15	0.250971570194858	0.6	0.418	4.59276008692902e-11
MT-CYB	1.8172941733026e-15	0.268732455058081	0.986	0.99	4.79347684092028e-11
CALM1	2.7006828225124e-15	0.259786320966094	0.76	0.606	7.12359108094096e-11
SYT8	2.81800830385198e-15	0.367401409325683	0.288	0.128	7.43306050307036e-11
C3	4.433336495466e-15	-0.337936538428558	0.769	0.834	1.16938116740907e-10
HSPA1B	4.77531083562058e-15	0.29761933301636	0.321	0.14	1.25958373911164e-10
CXCL2	6.26183233962271e-15	-0.687608956178918	0.23	0.432	1.65168351622228e-10
MT-CO2	7.31932265355234e-15	0.261870937266264	0.988	0.992	1.9306177363275e-10
TXN	7.46146588473184e-15	0.327233937307235	0.902	0.864	1.96811085641572e-10
CTSB	1.60675788977585e-14	0.26579079878813	0.81	0.698	4.23814528586175e-10
FOLR1	2.64553569861325e-14	-0.274240125143367	0.891	0.915	6.97812951223216e-10
CEACAM6	3.07259234803834e-14	0.328984600900473	0.921	0.89	8.10457683642073e-10
TMSB4X	5.41120887957559e-14	0.32046751951038	0.943	0.909	1.42731456616565e-09
SFTA2	1.19307909073287e-13	0.29270424081104	0.227	0.077	3.1469847176261e-09
MT-ND2	1.39263748909556e-13	0.274696245799956	0.976	0.968	3.67335990498737e-09
TXNIP	3.56348694107028e-13	0.274518946335512	0.441	0.282	9.39940950446108e-09
VIM	1.56957551977339e-12	0.463818512839801	0.57	0.391	4.14006934850627e-08
IER2	1.81930240912474e-12	-0.311802160784559	0.485	0.649	4.79877396454832e-08
MT-ND5	8.37217307630012e-12	0.252372166495785	0.975	0.974	2.20832809233568e-07
KRT15	4.43244211215803e-11	0.267372733428209	0.311	0.197	1.16914525592392e-06
CRISP3	4.83859748280515e-11	-0.403481025549541	0.058	0.221	1.27627685803951e-06
SFTPA1	5.70126196751823e-11	0.633981224981973	0.264	0.081	1.50382186917228e-06
TGM2	7.57352910985468e-11	-0.254778343023762	0.399	0.596	1.99766977330637e-06
EGR1	1.65307865290323e-10	-0.350555762645259	0.327	0.513	4.36032556276284e-06
NEAT1	1.76487825733036e-10	0.292348127419178	0.922	0.826	4.65521937936028e-06
SCGB3A1	3.04484664606274e-10	-0.371256686830381	0.987	0.99	8.03139199831968e-06
IGFBP3	4.69517328949815e-10	0.331257401108894	0.423	0.306	1.23844585857093e-05
TNFRSF12A	6.53619691121812e-10	-0.269565245771797	0.239	0.367	1.724052659272e-05
MT1E	8.77158755059089e-10	0.265515519262529	0.506	0.329	2.31368164821936e-05
UBD	3.26781330251167e-09	-0.280844107235197	0.27	0.369	8.61951114803504e-05
NAPSA	4.83347589230723e-09	0.29351594257	0.169	0.043	0.000127492593611388
SLC34A2	8.39936582090283e-09	0.285555975720887	0.666	0.535	0.000221550072257954
MUC5B	9.93862456604067e-09	0.356911869437959	0.801	0.789	0.000262151100178455
MUC5AC	2.86086115801041e-08	-0.699744427451102	0.181	0.296	0.000754609347648407
SFTPA2	5.01397858118888e-08	0.629988179191213	0.268	0.089	0.00132253713036019
ANXA1	5.03743853719142e-08	0.265791626362579	0.817	0.738	0.00132872516295498
SAA2	7.55649258434422e-08	-0.507334512835306	0.423	0.596	0.00199317604897247
SFTPC	6.04018638382096e-07	0.599132220393821	0.431	0.333	0.0159321996246045
GDF15	1.18386941253149e-06	0.322893990330489	0.384	0.243	0.0312269234943431
SCGB1A1	1.39546034772372e-06	-0.438314463260889	0.919	0.888	0.0368080575919086
CXCL3	1.44561799716929e-06	-0.342429686432828	0.086	0.17	0.0381310659113344
S100A10	2.14875367602613e-06	0.298099040335318	0.624	0.426	0.0566776757125412
IL6	3.66763518372596e-06	-0.251708627757668	0.027	0.116	0.0967412132411395
C15orf48	3.82457544531278e-06	0.353350666656216	0.236	0.14	0.100880826521015
LYNX1	7.30897496020271e-06	0.274368874808159	0.339	0.189	0.192788832525267
LTF	1.64498816973299e-05	-0.47115246518774	0.375	0.629	0.433898529530471
RARRES1	0.000110542794977455	0.255773917912822	0.628	0.621	1
LYPD2	0.000131814140548322	0.461483624122787	0.15	0.11	1
SAA1	0.000192686144582275	-0.342893584017805	0.655	0.753	1
BPIFA1	0.00159656624845545	0.500058658811222	0.337	0.359	1
SERPINB3	0.00472405190197669	-0.44397055647791	0.259	0.272	1
HP	0.0633726027986348	0.289049570970846	0.177	0.126	1
