## Supplementary material for "Single-cell RNA-sequencing reveals profibrotic roles of distinct epithelial and mesenchymal lineages in pulmonary fibrosis": Myofibroblasts_ipf_vs_non_.csv

	p_val	avg_logFC	pct.1	pct.2	p_val_adj
SFTPC	2.47630289850074e-81	1.41903196507619	0.597	0.551	6.53174415537541e-77
LMNA	3.81073942754676e-78	-0.787633493336784	0.828	0.91	1.00515873880401e-73
C11orf96	4.91019192591293e-62	-1.00399916603231	0.304	0.571	1.29516132429805e-57
SCGB1A1	1.0837929492354e-59	1.03817742451504	0.711	0.205	2.85872066219821e-55
ICAM1	1.2610303861632e-57	-1.33405424589574	0.239	0.447	3.32621984958268e-53
IER3	1.24787042627513e-56	-1.21323214989725	0.368	0.524	3.29150782338591e-52
SCGB3A2	6.57551526709721e-53	0.702773829172989	0.369	0.063	1.73442366200223e-48
NNMT	1.78154902952107e-47	-0.730180918588699	0.761	0.863	4.69919187516774e-43
SCGB3A1	3.72330420679933e-47	0.794194032492126	0.749	0.375	9.82095950627458e-43
DUSP1	2.59296347573142e-46	-0.676806083272582	0.907	0.953	6.83945975993676e-42
CCL2	4.77165411632385e-44	-1.34896692251256	0.563	0.655	1.25861920626274e-39
NFKBIA	2.3468651270963e-42	-0.735336229854115	0.841	0.836	6.19032614574191e-38
SFTPA1	4.06519095941104e-41	0.622867667688406	0.338	0.097	1.07227541936385e-36
CYR61	1.85628491868173e-38	-0.952801203347426	0.662	0.815	4.89632273000679e-34
ZFP36	3.13631528188639e-38	-0.775307404740388	0.872	0.912	8.27265881903174e-34
IL6	4.28000758806556e-37	-1.14907329389959	0.062	0.179	1.12893760150405e-32
SOD2	1.84393697298668e-36	-0.769005887604714	0.573	0.713	4.86375255364697e-32
MAFF	3.79428439292196e-36	-0.546262698995137	0.154	0.359	1.00081839432103e-31
PIM1	4.03380429781191e-36	-0.545490786448662	0.119	0.331	1.06399655963385e-31
TNFAIP6	5.39193315358656e-36	-0.807867063313236	0.408	0.524	1.42223020792153e-31
LINC00152	1.57301420240779e-34	-0.56983149652742	0.214	0.43	4.14913956169103e-30
ANXA1	1.59793472003882e-34	-0.44636745191611	0.889	0.957	4.21487241104639e-30
NPC2	6.60048507717841e-34	0.380319273652511	0.952	0.898	1.74100994880735e-29
MIR4435-2HG	6.80485934287187e-34	-0.545589213260205	0.237	0.464	1.79491774886931e-29
ACTG1	1.62182541108711e-32	-0.380010041202354	0.993	0.998	4.27788888682448e-28
EIF4A1	4.28287527035041e-32	-0.390597138097847	0.189	0.429	1.12969401006033e-27
PLK3	5.41836424394573e-32	-0.366085831066821	0.102	0.318	1.42920193662556e-27
SPSB1	1.2694718022879e-30	-0.487973799295062	0.191	0.366	3.34848577289479e-26
LDHA	2.16150629188225e-30	-0.411380680848162	0.707	0.869	5.70140514609782e-26
NAMPT	2.17708005452778e-30	-0.648409003282485	0.28	0.469	5.74248405982793e-26
SFTPA2	3.47726155776511e-30	0.442993499739627	0.284	0.07	9.17197281091704e-26
VIM	5.16380663499952e-30	-0.334315735144601	0.999	0.999	1.36205727611382e-25
CEBPD	5.52601926865961e-30	-0.546139570609125	0.756	0.826	1.45759810249435e-25
LITAF	1.02448318304637e-29	-0.490950622487507	0.718	0.783	2.70227929192142e-25
ADAMTS4	2.3693448963205e-29	-0.595320795617186	0.077	0.212	6.2496210330246e-25
CD44	4.17177867458722e-29	-0.426224464474102	0.531	0.69	1.10039006099587e-24
TNFRSF12A	7.52288633449916e-29	-0.601846015408287	0.314	0.578	1.98431172845084e-24
BCL3	3.25836956290038e-28	-0.383714425769826	0.135	0.354	8.59460139606232e-24
SERPINE1	3.39588861682509e-28	-1.06886038687835	0.367	0.587	8.95733540459954e-24
C8orf4	5.41778308529554e-27	-0.541662386554343	0.309	0.538	1.42904864440841e-22
SFTPB	8.11477599045004e-27	0.48642877785599	0.423	0.242	2.14043446300101e-22
CALM1	8.39534895690368e-27	0.327351135429299	0.972	0.961	2.21444119436248e-22
HAS2	1.96290059386248e-26	-0.454894294774888	0.173	0.324	5.17754289643106e-22
MYADM	1.2973322958626e-25	-0.459131214417599	0.542	0.713	3.42197339679677e-21
LIF	5.47370704502684e-25	-0.457702392413292	0.025	0.13	1.44379970726673e-20
EEF1A1	5.82528760197784e-25	-0.315405581693863	1	1	1.5365361107737e-20
MMP19	8.63091145308913e-25	-0.596785430985272	0.341	0.496	2.27657551398132e-20
YBX3	1.12619527602887e-24	-0.371024993694608	0.383	0.608	2.97056527958135e-20
WFDC2	6.97578302088211e-24	0.32349724053512	0.242	0.086	1.84000228741808e-19
NAPSA	1.45495845922333e-23	0.287405474832819	0.182	0.046	3.83774392789337e-19
KLF2	2.33029090150194e-23	-0.448156336511475	0.173	0.368	6.14660831089166e-19
EMP1	2.734745695033e-23	-0.529756249723562	0.542	0.709	7.21343871978854e-19
SERPINA1	4.25674602408035e-23	0.305610643108562	0.453	0.333	1.12280189877167e-18
PLAUR	2.34865256054833e-22	-0.445359098849041	0.198	0.41	6.19504085895833e-18
PABPC1	3.16784615160642e-22	-0.290346283216129	0.868	0.922	8.35582779409225e-18
PIM3	8.48159414424436e-22	-0.327028804648028	0.111	0.278	2.23719008742734e-17
GPX3	8.51636284641333e-22	-0.605549534228827	0.549	0.618	2.24636102799844e-17
GADD45B	8.62288871174724e-22	-0.662424877234664	0.647	0.693	2.27445935549757e-17
TAGLN2	9.21936636523841e-22	-0.283926796368299	0.956	0.99	2.43179226615894e-17
NBL1	1.00333141604989e-21	-0.395069947940142	0.795	0.89	2.64648727611478e-17
CXCL2	3.06478854029168e-21	-1.19671571087685	0.092	0.201	8.08399273272737e-17
ACTB	3.60999698408652e-21	-0.304207041802129	0.999	1	9.52208904492501e-17
NR4A1	6.08804320146614e-21	-0.693416721606689	0.387	0.578	1.60584315525072e-16
TUBB6	2.16876228252678e-20	-0.302721401485011	0.284	0.505	5.72054427262089e-16
FOSL1	3.5771603875559e-20	-0.303407158803317	0.054	0.197	9.4354759542562e-16
SERPINA3.1	3.80094690966548e-20	-0.386625008600244	0.113	0.251	1.00257576636246e-15
KDM6B	1.25412650512886e-19	-0.354629110775637	0.132	0.285	3.3080094825784e-15
SOCS3	9.40024087785098e-19	-0.555827472464271	0.38	0.481	2.47950153635075e-14
SERPING1	1.35685265113628e-18	-0.308045402452075	0.93	0.941	3.57897023790216e-14
UBB	1.42617756610733e-18	0.250504871149853	0.951	0.938	3.76182856612129e-14
SERPINA3	2.72413869995822e-18	-0.587739970654524	0.237	0.353	7.18546064887978e-14
ZC3H12A	5.07272112813988e-18	-0.253041352477515	0.085	0.224	1.33803165196946e-13
LTBP4	7.44224815181225e-18	-0.356244923584097	0.651	0.792	1.96304179500352e-13
CH25H	1.17426571137626e-17	-0.559087541916376	0.181	0.261	3.09736066689716e-13
MT-ND4L	1.22642753393574e-17	-0.273557299503264	0.995	0.991	3.23494790626229e-13
ARID5B	1.74015098771206e-17	-0.367137781191529	0.54	0.663	4.5899962602881e-13
HES4	2.98612371122751e-17	-0.287006144378183	0.154	0.348	7.87649851310482e-13
CEBPB	4.68381967038704e-17	-0.353308130437215	0.422	0.606	1.23545111445799e-12
MAP2K3	4.70175384240366e-17	-0.2640911886641	0.132	0.287	1.24018161101081e-12
KLF10	1.43656242099752e-16	-0.336816534226544	0.31	0.501	3.78922069786516e-12
CTGF	1.54150028939033e-16	-0.618319619969341	0.598	0.768	4.06601531332486e-12
FBLN5	8.50357076651423e-16	-0.332183652949599	0.552	0.641	2.24298686108346e-11
ZYX	1.24958472059818e-15	-0.333047022428126	0.6	0.76	3.29602961752183e-11
ALDH1A1	1.42490726305248e-15	-0.337227405552818	0.3	0.439	3.75847788775353e-11
CSRNP1	1.53932249797993e-15	-0.277936595486153	0.169	0.34	4.06027095292167e-11
IRF1	1.71927744978102e-15	-0.376752937750928	0.225	0.343	4.53493812928741e-11
SLC19A2	2.33299780911031e-15	-0.4250522929383	0.207	0.346	6.15374832109025e-11
JUND	2.33522905997132e-15	-0.30941624643851	0.419	0.56	6.15963369148636e-11
GFPT2	2.67372243577426e-15	-0.260520778362692	0.165	0.318	7.05247766884176e-11
CSRP1	3.07912329862373e-15	-0.330192395286821	0.633	0.776	8.12180352477982e-11
SLPI	3.25671764256923e-15	0.319914753398113	0.449	0.291	8.59024412580486e-11
TRIB1	3.5332800145917e-15	-0.268072613963285	0.092	0.229	9.31973269448854e-11
PTX3	4.16514147251491e-15	-1.07575093254364	0.044	0.133	1.09863936620526e-10
UAP1	5.99816508410112e-15	-0.280965253809508	0.234	0.398	1.58213600423335e-10
RPL17	6.95185384324069e-15	-0.28525464865383	0.916	0.953	1.8336904882316e-10
CTD-3252C9.4	9.9990891212075e-15	-0.260213004266448	0.127	0.265	2.6374597375009e-10
TUBB2A	1.59824659706569e-14	-0.267540840486249	0.171	0.326	4.21569504908017e-10
DDX21	1.71677338703995e-14	-0.287611713548602	0.239	0.4	4.52833316299528e-10
PDLIM1	1.82185121275356e-14	-0.288161152687153	0.503	0.68	4.80549694388006e-10
JUNB	2.616821863375e-14	-0.377891605194422	0.884	0.934	6.90239102902424e-10
VASN	3.05687711063793e-14	-0.29856556760937	0.341	0.469	8.06312475472966e-10
GGT5	4.25578955302217e-14	-0.281410338729572	0.241	0.38	1.12254961040066e-09
GADD45A	7.25483186912002e-14	-0.354072419142438	0.341	0.424	1.91360700211779e-09
RGCC	9.09332376824016e-14	-0.443401835736625	0.731	0.812	2.39854601034871e-09
MYC	9.88149780843199e-14	-0.340094846753685	0.171	0.359	2.60644267693011e-09
FSTL3	1.18287458931658e-13	-0.276788914313493	0.293	0.436	3.12006830424035e-09
CDKN1A	1.53538660833559e-13	-0.476335449520274	0.298	0.404	4.04988925680677e-09
BHLHE40	2.18758299276203e-13	-0.353783222748214	0.317	0.429	5.7701876600084e-09
HSPB8	2.40719729865456e-13	-0.317852111115607	0.267	0.362	6.34946431466113e-09
HILPDA	4.91579473671291e-13	-0.343709207769532	0.186	0.273	1.29663917770276e-08
HSPA8	5.06636765873156e-13	-0.251310705325992	0.839	0.922	1.33635579734362e-08
MAP3K8	1.09896136763729e-12	-0.261222104178686	0.212	0.347	2.89873039941688e-08
KLF6	2.18591239380683e-12	-0.275771484718616	0.796	0.875	5.76578112114428e-08
RPS4Y1	3.97196622871145e-12	-0.287724722886267	0.455	0.687	1.04768553214722e-07
VMP1	7.70841550587916e-12	-0.297967441497201	0.488	0.626	2.03324875798575e-07
RRAD	8.5018144957952e-12	-0.335483249269033	0.064	0.119	2.2425236095559e-07
RPL36A	1.06996962711401e-11	-0.264074261173007	0.47	0.59	2.82225888543862e-07
MT-ND6	1.28868815508961e-11	-0.263581014605195	0.59	0.75	3.39917274667988e-07
IFITM1	1.33174441894246e-11	-0.325574238166596	0.566	0.682	3.51274225384452e-07
MT1A	1.4708311487226e-11	-0.514357890140403	0.154	0.225	3.87961132098561e-07
IL1R1	2.86243165561491e-11	-0.293696499579347	0.419	0.512	7.55023597801544e-07
MT2A	4.22647166410483e-11	-0.429131871785647	0.925	0.94	1.11481643084093e-06
HTRA3	7.48298244162194e-11	-0.277148452571309	0.274	0.404	1.97378627862662e-06
CRISPLD2	7.51557514796618e-11	-0.305783126692895	0.488	0.607	1.98238325677904e-06
SPARC	1.02712118806845e-10	-0.324047912494158	0.953	0.964	2.70923755776814e-06
LMCD1	1.34381535139216e-10	-0.298391420937967	0.46	0.601	3.54458175236709e-06
MAT2A	1.49157066304921e-10	-0.260007679510405	0.321	0.446	3.93431593792489e-06
COL14A1	1.50901431444861e-10	0.357936702620275	0.653	0.554	3.98032705722109e-06
KLF4	2.55525182282077e-10	-0.341765300016225	0.287	0.429	6.73998773305434e-06
IFI6	2.57190197087552e-10	-0.265802053067729	0.383	0.485	6.78390582857835e-06
TNFAIP3	4.86833689777835e-10	-0.304015919777365	0.177	0.266	1.284121223527e-05
PTGS2	7.90935206660252e-10	-0.288744113877603	0.077	0.171	2.08624979460775e-05
GPC3	1.04612528506823e-09	-0.385473757259936	0.434	0.57	2.75936466442446e-05
LBH	1.20305051857516e-09	0.272380777969945	0.672	0.561	3.17328635284571e-05
THBS1	1.37390084957182e-09	-0.497797370924982	0.461	0.616	3.62393827091559e-05
AOC3	1.56533343627374e-09	-0.261741011319146	0.335	0.462	4.12888000485923e-05
PHLDA1	2.31294090391891e-09	-0.29106367464799	0.403	0.489	6.10084422226691e-05
CXCL3	5.91499713899185e-09	-0.461018897847416	0.055	0.108	0.000156019879535188
SLC2A3	9.84822182960504e-09	-0.312266888190257	0.376	0.453	0.000259766547199492
PENK	1.02129399578312e-08	0.652696898500003	0.105	0.092	0.000269386717267714
CTHRC1	1.14060381231924e-08	-0.507680018552325	0.419	0.494	0.000300857067575445
GEM	1.3280254735422e-08	-0.326433413749115	0.592	0.662	0.000350293279156226
COL12A1	1.80307628510576e-08	0.429055991895846	0.287	0.249	0.000475597431722348
WISP2	2.79529686051738e-08	-0.418167865679217	0.198	0.232	0.000737315452898668
G0S2	2.87422904075537e-08	-0.466209813100079	0.383	0.34	0.000758135394080045
NFKBIZ	3.04206121471511e-08	-0.290474701549022	0.369	0.459	0.000802404486605406
CA3	3.38506149265717e-08	-0.318706505316691	0.038	0.112	0.000892877669918182
FHL1	5.47882033719318e-08	-0.253432262058	0.713	0.785	0.00144514844034145
SERPINE2	6.95789394025926e-08	-0.262634034340248	0.252	0.319	0.00183528368462218
CLU	1.6121717445924e-07	0.482120580183927	0.554	0.522	0.00425242541071138
MYH11	3.92597016707835e-07	0.250551276392188	0.139	0.089	0.0103555315097026
FOSB	7.48629685902327e-07	-0.295019109539156	0.525	0.582	0.0197466052250457
EGR1	1.04883043506961e-06	-0.265857835872172	0.661	0.773	0.0276650003858312
RARRES1	3.84105628394428e-06	0.298020124897789	0.611	0.497	0.101315541601598
IGFBP2	4.64856035764629e-06	0.373069923216945	0.328	0.184	0.122615076553636
CST2	5.97247029400234e-06	0.347633021753351	0.144	0.059	0.1575358489449
ADM	6.18633861605955e-06	-0.263661173606947	0.171	0.221	0.163177053675803
ASPN	4.64343626512923e-05	0.316455799551947	0.472	0.443	1
CXCL14	8.09452202957565e-05	0.40684584457019	0.283	0.168	1
TAGLN	0.000277401459669419	-0.254254081001353	0.664	0.773	1
IGFBP5	0.00057923433687282	0.301952607233921	0.608	0.509	1
MT1M	0.000822183929247303	-0.278788728386946	0.333	0.366	1
CXCL1	0.00333712418699013	-0.278220388092422	0.074	0.107	1
PRG4	0.00375726783548653	0.28374570157245	0.269	0.182	1
