## Supplementary material for "Single-cell RNA-sequencing reveals profibrotic roles of distinct epithelial and mesenchymal lineages in pulmonary fibrosis": NK_Cells_ipf_vs_non_.csv

	p_val	avg_logFC	pct.1	pct.2	p_val_adj
MT-CO1	1.92452632185687e-98	0.365518075603031	1	1	5.07632307916187e-94
HLA-C	2.10010922872271e-90	-0.355883002925894	1	1	5.53945811260188e-86
JUN	2.63039068427688e-87	0.834763057433646	0.921	0.888	6.93818150791712e-83
HLA-B	2.23624299982994e-84	-0.318813841213225	1	1	5.89853816065145e-80
HLA-DRB1	7.92229480049054e-82	0.559691458119716	0.928	0.901	2.08966369952539e-77
TRG-AS1	9.71487090581855e-81	0.494671759038899	0.444	0.089	2.56249149882776e-76
FOS	1.21032363691655e-70	0.792007428770496	0.951	0.931	3.1924706570948e-66
MT-CO3	2.11054896519871e-68	0.342034501596034	1	1	5.56699500550463e-64
GZMH	1.07669823648204e-66	0.633222917471554	0.863	0.676	2.84000693836867e-62
RHOB	1.81056893386812e-62	0.540881130092652	0.746	0.664	4.77573767686394e-58
LY6E	9.93846732125053e-59	-0.458208680069967	0.778	0.924	2.62146952532625e-54
CCL5	1.34113657689472e-55	0.584283002818247	0.944	0.832	3.5375159488752e-51
HLA-DPA1	3.47140709017043e-52	0.416187044636474	0.924	0.91	9.15653048174254e-48
KLRC2	1.92859091640655e-51	0.401287061229466	0.411	0.105	5.08704426020555e-47
RPS10	9.27102495281217e-51	0.262095768018399	1	1	2.44541825180327e-46
FCER1G	2.01821532460093e-46	-0.472319888964373	0.796	0.925	5.32344656169987e-42
CEBPD	5.61340930704435e-45	-0.468841879895505	0.269	0.561	1.48064897291909e-40
HLA-DPB1	5.73231690892407e-45	0.381334143028451	0.885	0.881	1.5120132310669e-40
FOSB	6.52458222457644e-45	0.515788697856579	0.461	0.155	1.72098905337653e-40
MT-ND4L	7.1833686837449e-44	0.262364187405706	1	1	1.89475715771139e-39
MT-CYB	2.77938478250377e-42	0.302082328115342	1	1	7.33118324081019e-38
CD2	5.80987245125244e-42	0.498661086278486	0.657	0.371	1.53247005646686e-37
KLRC3	7.91738222419931e-42	0.438888990799363	0.569	0.268	2.08836790927705e-37
CD52	8.26329421315719e-42	0.558188203363077	0.842	0.68	2.17960911460447e-37
ERAP2	3.86078697929128e-41	0.321081162735122	0.417	0.153	1.01835978152766e-36
KLRB1	2.95298610152791e-39	-0.53831622480439	0.443	0.84	7.78909144000018e-35
CD7	5.10901362176705e-39	-0.336003086433406	0.921	0.971	1.34760452301349e-34
HSPA1A	7.98352028986466e-39	0.732357966030555	0.605	0.648	2.1058131468576e-34
RP11-291B21.2	1.30038742338491e-37	0.567587161736275	0.285	0.051	3.43003190666239e-33
CREM	2.83877110370257e-37	-0.496535835604159	0.316	0.5	7.48782654023626e-33
DNAJB1	1.78284573487654e-36	0.691032452837459	0.624	0.495	4.70261219488384e-32
DUSP1	3.004644979216e-35	0.474081099407477	0.96	0.953	7.92535206167805e-31
MT1E	6.87894544481086e-35	0.377294231141468	0.284	0.073	1.81445943997776e-30
TNF	1.10282799658418e-34	0.562134510894229	0.362	0.087	2.90892940659009e-30
KLF6	2.01268685488598e-34	0.394487823182002	0.933	0.921	5.30886411713275e-30
MT-ATP8	1.08131570636208e-30	0.257785734041373	1	1	2.85218643867125e-26
CD3E	1.1435385580971e-30	0.565194995000509	0.702	0.372	3.01631165469273e-26
HSPA8	1.33420146843252e-30	0.291832817335121	0.986	0.974	3.51922321328445e-26
LAG3	1.94631855259446e-30	0.27314920889244	0.281	0.065	5.13380444617841e-26
DUSP2	2.06049364157961e-30	0.470630598195566	0.854	0.756	5.43496407839455e-26
KIR3DL1	3.01957924609242e-30	-0.506240087759387	0.138	0.308	7.96474417741798e-26
SPON2	6.69851769555284e-30	-0.457750851684402	0.633	0.829	1.76686801255597e-25
AES	2.49639578537071e-29	-0.318691096213963	0.644	0.771	6.58474316307232e-25
GSN	3.88823395320159e-29	-0.260529345922028	0.322	0.579	1.02559946983598e-24
CD74	1.65261264337332e-28	0.34396460283757	0.996	0.993	4.35909636942581e-24
BATF	1.33414070715788e-27	0.302433076757368	0.425	0.215	3.51906294327033e-23
GYPC	1.58939178040727e-27	-0.298780150440537	0.529	0.67	4.19233869918026e-23
CD55	2.19970377018643e-25	-0.364552812050641	0.377	0.562	5.80215863462075e-21
LCK	1.66238731426507e-24	0.299565227780768	0.725	0.509	4.38487901883697e-20
S100A4	5.63637238533371e-24	0.287993659175857	0.982	0.988	1.48670594407947e-19
IFNGR1	6.55619377677216e-24	-0.33295776449509	0.186	0.354	1.72932723249919e-19
HLA-DRA	1.56382996406076e-23	0.307530367809234	0.861	0.856	4.12491429620308e-19
SYTL3	3.98323942807037e-23	-0.316441752590378	0.63	0.688	1.05065906394212e-18
THEMIS2	5.12457290980527e-23	-0.280146885974937	0.159	0.324	1.35170859641934e-18
SLPI	5.63428244237196e-23	-0.296589477216701	0.359	0.595	1.48615467982445e-18
S100B	1.76242894438605e-22	-0.561184415708049	0.054	0.159	4.64875882660709e-18
TSC22D3	2.31911266543827e-22	0.283694873602552	0.972	0.936	6.11712347762654e-18
EGR1	1.86197674478064e-20	0.444359343948719	0.239	0.079	4.91133605970789e-16
AKR1C3	2.10535645626267e-20	-0.318880366654764	0.199	0.394	5.55329872468405e-16
CD164	3.21571241237331e-20	-0.269306758596002	0.525	0.666	8.48208463011708e-16
ALOX5AP	9.00536854154808e-20	-0.331853538008126	0.533	0.739	2.37534606020414e-15
IFNG	2.03917843627427e-19	0.442795550439224	0.47	0.229	5.37874096136065e-15
CD8A	5.11599836170669e-19	0.406613873312038	0.403	0.196	1.34944688786737e-14
TRDC	3.40162578539523e-18	0.265586426841517	0.484	0.258	8.97246833413699e-14
APOBEC3G	1.13549053245655e-17	0.265162700351046	0.602	0.421	2.99508337746065e-13
KLRG1	2.05493983340496e-17	0.265617850964114	0.468	0.241	5.42031479857225e-13
PLAC8	2.80286414233669e-17	-0.27121927108909	0.549	0.659	7.39311474824149e-13
LGALS1	1.09847152067355e-16	0.272779082983719	0.914	0.903	2.89743833008062e-12
MT-ND6	1.2307060014969e-16	0.258117931646534	0.831	0.789	3.24623322014838e-12
TECR	1.58614417904526e-16	0.252803906867101	0.581	0.422	4.18377250106767e-12
C1orf162	2.96693479931869e-16	-0.285267452048669	0.245	0.404	7.82588392016291e-12
IL32	5.64776009067077e-16	0.44083810245011	0.838	0.502	1.48970967911623e-11
HSPA6	2.23482853775229e-15	0.554306812298486	0.12	0.039	5.89480723402922e-11
HSPH1	4.43936630967817e-14	0.264955219171808	0.284	0.123	1.17097165150381e-09
AHNAK	6.53682774498659e-14	0.25851945968785	0.627	0.454	1.72421905429511e-09
SFTPB	9.08922319232172e-14	-0.267490764458282	0.251	0.421	2.3974644014387e-09
CD8B	5.7859916845014e-13	0.260051531587279	0.162	0.073	1.52617102662093e-08
ATF3	2.70463398963786e-12	0.285941416466103	0.212	0.083	7.13401307446778e-08
GNLY	5.39652784653004e-12	0.262174864246278	0.971	0.903	1.42344215007923e-07
KIR2DL3	8.33408396591202e-12	-0.250399433828815	0.16	0.304	2.19828132768861e-07
RGS1	1.43322039869885e-11	0.312202941001402	0.3	0.193	3.78040544564797e-07
HSPA1B	1.24541430843992e-10	0.477979256908563	0.333	0.218	3.28502932137199e-06
PTGDS	1.32740439227317e-10	-0.800145128962731	0.126	0.204	3.50129456549894e-06
MYOM2	2.5558253923422e-10	0.25744710122063	0.487	0.297	6.74150063738103e-06
CCL4	6.02254523870395e-07	0.260487181034658	0.948	0.922	0.0158856675761294
CCL4L2	1.69791223422756e-06	0.433800246408206	0.607	0.404	0.0447858310022203
XCL2	0.000162909588294445	0.273890288628336	0.354	0.281	1
