## Supplementary material for "Single-cell RNA-sequencing reveals profibrotic roles of distinct epithelial and mesenchymal lineages in pulmonary fibrosis": pDCs_ipf_vs_non_.csv

	p_val	avg_logFC	pct.1	pct.2	p_val_adj
RPL38	1.11564522595181e-10	-0.571080554859327	0.853	0.975	2.9427374124931e-06
CXCR4	4.46664806275821e-10	0.707247800520411	0.954	0.899	1.17816775951373e-05
CYBB	1.59995344372626e-09	0.794569876305994	0.761	0.582	4.22019719851676e-05
RPL17	5.64200356280403e-09	-0.746622954474701	0.862	0.949	0.000148819127976082
HLA-DRB5	6.95108361248675e-09	0.656597313914625	0.972	0.848	0.000183348732446563
PSAP	1.76566867935996e-08	0.588569039731814	0.982	0.949	0.000465730427554776
SFTPC	1.84469773095995e-08	-0.701047829552913	0.266	0.532	0.000486575920495306
NR4A1	1.88226478431194e-08	0.861774697449836	0.789	0.443	0.00049648498215796
SKIL	8.54107249738762e-08	0.549322416710327	0.615	0.354	0.00225287869263593
FAM53C	9.5363862400193e-08	0.597611316812075	0.624	0.38	0.00251541259852989
NR4A2	2.5341569761373e-07	0.910523254496123	0.578	0.367	0.00668434585595736
H3F3B	3.24615748202019e-07	-0.477738323792818	0.991	1	0.00856238959032465
CD9	5.35114127613331e-07	0.641211198518417	0.587	0.367	0.0141147053440568
RPL23A	8.38890373376342e-07	-0.463079643224902	0.936	0.987	0.0221274113785478
RALGAPA1	8.51779393249677e-07	0.539330924929006	0.541	0.316	0.0224673850557467
HLA-DQA2	9.09413574754288e-07	0.6176475642763	0.44	0.228	0.0239876018612938
RPS27	1.47279846261333e-06	-0.597914791478523	0.991	0.975	0.0388480050483519
RUNX1	1.65392885206923e-06	0.482472785908047	0.495	0.241	0.04362568133103
APP	1.92430879858485e-06	0.586615680095667	0.899	0.899	0.0507574931802727
RPL35	1.95397541838485e-06	-0.420152509950966	0.936	0.987	0.0515400096107371
RANBP2	1.96804330173204e-06	0.754020847703917	0.734	0.532	0.0519110781697859
TAPBP	2.14310155245158e-06	0.491736548051949	0.752	0.57	0.0565285896490153
PDIA3	2.3034804076397e-06	0.500513187309204	0.89	0.797	0.0607589027123123
HLA-DRA	2.8721578526109e-06	0.359174569563554	1	1	0.0757589076783178
FOSB	2.91039966181128e-06	0.629413736901596	0.761	0.468	0.076767611879596
CHMP1B	4.15898025043179e-06	0.752261163041823	0.523	0.38	0.109701422065639
H1FX	4.26906067147934e-06	-0.551762531325077	0.349	0.595	0.112605013331611
TPT1	4.39322084043112e-06	-0.426678980995299	1	1	0.115879986108052
ATP6AP1	5.45541679638438e-06	0.426306927980851	0.56	0.215	0.143897528838231
HIST2H2AA4	6.67693038665469e-06	-0.684192966005078	0.128	0.443	0.176117392808791
COX6C	7.17601597051801e-06	-0.340887942006813	0.716	0.937	0.189281773254353
CYB561A3	9.30908799083269e-06	0.474787829738663	0.798	0.684	0.245545813934194
SCGB3A1	1.15989388286434e-05	0.557658692843303	0.532	0.291	0.305945209483126
RNF149	1.18097035634411e-05	0.43140107361757	0.872	0.797	0.311504550892885
RPL22	1.6685700249107e-05	-0.384321136085839	0.954	1	0.440118715470694
RPL26	1.7111524789557e-05	-0.448038602066438	0.972	0.987	0.451350689374145
RPL37A	1.79361488707413e-05	-0.450517407584216	0.945	0.975	0.473101798763542
JUNB	1.86453054299267e-05	0.569448791587344	0.982	0.899	0.491807221325176
RPS26	2.07740451374726e-05	-0.589976264064108	0.936	0.987	0.547956988591114
RSRP1	2.28240709764279e-05	0.44578020266039	0.771	0.532	0.602030520145239
ARF4	2.41109806090986e-05	0.443567812377449	0.725	0.519	0.635975335526193
RPS23	2.80345946241803e-05	-0.466261410873733	0.991	0.987	0.739468502402004
C3orf58	2.87556001003672e-05	0.546652615893405	0.587	0.342	0.758486463847385
TIPARP	2.95839839099392e-05	0.41068888284912	0.294	0.101	0.780336743592467
BRD2	3.03428518736277e-05	0.425623921675895	0.716	0.62	0.800353403870677
FOS	3.21680325656761e-05	0.623177532285761	1	0.886	0.848496194984839
FTL	3.42564006955851e-05	-0.43867125352918	1	1	0.903581081147448
PRRC2C	4.05952966843888e-05	0.36126370681364	0.734	0.544	1
RPS6	4.59102190398261e-05	-0.407864615072369	0.991	1	1
CSRNP1	4.66580105188928e-05	0.356133512987775	0.477	0.203	1
M6PR	4.74781292017121e-05	0.405679347219307	0.716	0.506	1
ACTR2	4.85505602354761e-05	0.392869614810989	0.761	0.608	1
EEF1A1	5.51897054958303e-05	-0.395887292951715	1	1	1
ATP5L	6.16738254781887e-05	-0.327918102087685	0.881	0.987	1
IFI44L	7.19053399254303e-05	-0.477140627953406	0.101	0.354	1
RPS29	7.4420708118561e-05	-0.497378103902403	0.881	0.962	1
RPL36	8.40330470174586e-05	-0.373889137699722	0.917	1	1
TNFSF13	8.46111362584074e-05	0.379545953612518	0.569	0.354	1
RGS1	9.07051924537745e-05	0.555493636001362	0.835	0.734	1
GLA	0.000100727401250301	0.365676105748368	0.321	0.127	1
BCL3	0.000101408026317752	-0.356505558939598	0.239	0.418	1
GNL3	0.000103070294203642	0.501867333214887	0.541	0.418	1
RPS18	0.000106339955943676	-0.397885936740044	0.991	0.975	1
HBB	0.000108771850679404	0.48396688449766	0.284	0.051	1
RPL37	0.000131492692524925	-0.475899686407035	0.963	0.987	1
RPL32	0.000132358401187797	-0.42221608973437	0.963	0.987	1
CXCL16	0.000143698289240469	0.436487672666224	0.257	0.114	1
COX4I1	0.00015430724242983	-0.283433748934326	0.963	0.975	1
HINT1	0.000154632031777123	-0.337500970204602	0.89	0.987	1
RPS25	0.000165970525730839	-0.362756776067754	0.991	0.987	1
FTH1	0.000166440723736376	-0.340490987602575	1	1	1
ZNF791	0.000172740288563299	0.330004192263774	0.44	0.19	1
PLAU	0.000187736217793705	0.328163564661511	0.239	0.051	1
CCR7	0.000188770957745821	-0.611580104876576	0.101	0.203	1
LINC-PINT	0.000198508373084601	0.410349876811566	0.725	0.468	1
RPL11	0.000201099716860173	-0.346659340886262	0.991	1	1
RPL30	0.000203713524067188	-0.39544619486526	0.982	1	1
SAT1	0.000219724055402533	-0.453879831695226	0.963	0.949	1
RPLP2	0.000226304415905381	-0.309726589061026	1	1	1
PPP1R10	0.000226709699790167	0.399820523241879	0.606	0.418	1
RPL3	0.000230890110397631	-0.312689904437896	0.982	0.987	1
TLR9	0.000248748673654858	0.421832647585929	0.431	0.19	1
CD4	0.000251656611066519	0.361944758135509	0.725	0.582	1
TMSB4X	0.000253367161827929	-0.335973756973784	1	1	1
UQCRB	0.000256204302966939	-0.312958092386461	0.771	0.873	1
STK17A	0.000257133983093006	0.304555776299151	0.367	0.165	1
TRIM38	0.000268843404318184	0.355662419781125	0.394	0.152	1
SLC1A5	0.000272417010484084	0.339830954564444	0.367	0.203	1
CHD9	0.00027462003645386	0.344218478409904	0.688	0.506	1
RPL24	0.000285404881171259	-0.286221775103333	0.982	1	1
FCHSD2	0.000288420784933797	0.384183941828543	0.789	0.696	1
TXNDC15	0.000289484720197509	0.262047858832831	0.312	0.101	1
ELMSAN1	0.000300200544472544	0.289009052560851	0.404	0.165	1
HIST1H2AC	0.000301243925260573	-0.648584260017172	0.321	0.354	1
ISG20L2	0.000314564330320258	0.264563008209489	0.266	0.063	1
ARPC1B	0.000325100914170628	-0.274217898947052	0.936	0.949	1
UQCRQ	0.000325875780096916	-0.321900029762122	0.477	0.722	1
IFRD1	0.000330077223672283	0.526319065144402	0.606	0.38	1
RPL31	0.000330461098120683	-0.327121973743274	0.872	0.975	1
UBA52	0.0003327763956443	-0.309384221830292	0.936	0.975	1
CSF2RB	0.000341841119831851	0.405536224276455	0.55	0.456	1
LDLRAD4	0.000347261907168155	0.473153431587562	0.844	0.608	1
RPS13	0.000350647519679892	-0.370474699910679	1	1	1
KLF4	0.000357874472413511	0.655875785762714	0.394	0.241	1
FAM46C	0.000364331549247761	0.26859299673774	0.239	0.038	1
CD82	0.000365568808187243	0.314088736957874	0.321	0.114	1
YME1L1	0.000370706182978067	0.321057406273968	0.661	0.519	1
RPS21	0.00039211058469923	-0.366841886780194	0.963	1	1
RPS8	0.000394838691919108	-0.381940528039294	1	0.987	1
RPS9	0.000420698856048286	-0.294970617883491	0.991	0.987	1
RAB8A	0.000442654637881628	0.322239571691128	0.532	0.304	1
RPL36AL	0.000448746160191209	-0.281847562020896	0.844	0.949	1
SERF2	0.00047319143448875	-0.303285221319891	0.954	1	1
EIF5	0.000484236794579839	0.32472713516293	0.78	0.633	1
IGKV3-20	0.000500711717295291	0.294286109661695	0.211	0.025	1
RPS12	0.000514827352542232	-0.393229012591351	1	1	1
SLC38A2	0.000517494651310173	0.394161410320699	0.642	0.494	1
RPS3A	0.000532019605153346	-0.364740188438614	1	1	1
CREM	0.000537380012652482	0.477053995407491	0.798	0.494	1
RPS4X	0.000538468841596232	-0.37172485517233	1	0.987	1
ZNF10	0.000543080918659271	0.371247150797823	0.55	0.278	1
PTPRC	0.000545115812722319	0.377636948896594	0.817	0.722	1
ARL4D	0.000549016147239801	0.35941269315082	0.202	0.076	1
EEF1B2	0.00055556876329452	-0.314030399490704	0.954	0.962	1
APBB1IP	0.000562887601339902	0.320646137504033	0.706	0.506	1
BLNK	0.000567521065706758	0.346290418823956	0.633	0.43	1
PDCD6IP	0.000574914059121046	0.300151229114093	0.422	0.228	1
TAF1D	0.000630561155968547	0.301403577430559	0.615	0.392	1
RPLP0	0.000658049707315867	-0.290647486258018	1	1	1
HLA-C	0.00066142433309625	0.263414445994608	0.991	0.987	1
AC090498.1	0.000665933053145993	-0.356425155852076	1	1	1
RPL18A	0.000686218524088579	-0.331170084558409	1	1	1
CTD-3252C9.4	0.000708362359815961	0.508677183838003	0.385	0.215	1
NPC1	0.000728204968949085	0.318324749343481	0.385	0.139	1
IL6ST	0.000742320274117706	0.309762067147142	0.486	0.241	1
HMGN2	0.000750485631866957	-0.296582221777832	0.78	0.924	1
ERP29	0.000767017539255884	-0.317533210595782	0.908	0.949	1
RPL6	0.000770107730607491	-0.33374924853717	0.982	0.975	1
RPS24	0.000803532350340379	-0.313055306541907	0.991	1	1
CLEC4C	0.00085988601444063	0.352015788869936	0.826	0.646	1
JCHAIN	0.000860431499504495	0.335089922198477	0.982	0.962	1
HS3ST3B1	0.000864032708110417	0.286986807180083	0.385	0.228	1
IL3RA	0.000864790093594997	0.349822260713717	0.927	0.911	1
RPS20	0.00086674186177865	-0.315839405150431	0.679	0.861	1
PKN2	0.000872834611209838	0.268299181545381	0.349	0.101	1
SCAMP2	0.000885985000322397	0.301403577430559	0.606	0.392	1
HIST1H1D	0.000898827370274096	-0.465860718683631	0.248	0.354	1
P2RY6	0.000906804792346721	0.386848091240303	0.633	0.544	1
RPL10A	0.000907750030217184	-0.328924644699087	0.954	0.975	1
RPS14	0.000918224255823505	-0.350902062435217	0.991	1	1
SERINC1	0.000955937996353077	0.319131149658809	0.55	0.43	1
FAM96A	0.000971566834838741	-0.296453364100958	0.477	0.658	1
PTPRS	0.00101776635181167	0.305433932228251	0.716	0.557	1
NRDC	0.00101859057943468	0.335401019024687	0.633	0.405	1
CCND2	0.00101893523616604	0.338811875044669	0.321	0.114	1
RP5-1171I10.5	0.00105353569743494	0.324363564898973	0.596	0.405	1
CLTC	0.0010636448739847	0.317403918777	0.541	0.367	1
CHD1	0.0010750273427228	0.303588502324008	0.45	0.266	1
TMBIM6	0.00108601278145931	0.255471744805927	0.963	0.911	1
HLA-DPA1	0.00109861668091102	0.28539261487158	1	0.987	1
ALOX5AP	0.00110811719472508	0.254647816622697	0.991	0.975	1
STRAP	0.00120521223997063	-0.270606735374572	0.422	0.595	1
SUB1	0.00121599879046475	-0.284383290377188	0.817	0.962	1
ADAM19	0.00121812158952573	0.354986629926043	0.532	0.329	1
RPL35A	0.00122616701888773	-0.333940308994203	0.963	1	1
SRSF7	0.00123615202658637	0.379383892190885	0.872	0.785	1
RBM25	0.00126645567424333	0.3085088101644	0.651	0.532	1
RPLP1	0.00129095288385965	-0.341536004278981	0.991	1	1
UTY	0.00129749021820206	0.281298914134884	0.321	0.139	1
ALDH2	0.00131322231865225	0.371247150797823	0.55	0.456	1
PSEN1	0.0013343938123779	0.251445950985202	0.33	0.165	1
ARL6IP1	0.00134644131148415	0.307425218727104	0.752	0.57	1
MYBL2	0.00134698798977276	-0.386819575861438	0.248	0.506	1
IQSEC1	0.00136028916184328	0.257488265441165	0.339	0.139	1
MZT2B	0.00136393819161314	-0.303550891093926	0.294	0.557	1
GABARAPL1	0.00140458123197799	0.262444290949024	0.385	0.19	1
PFKL	0.0014107878199651	0.294088070251205	0.394	0.203	1
OS9	0.00142806343352791	0.325437614766529	0.55	0.43	1
RSRC2	0.00143815267026019	0.280094981142162	0.624	0.43	1
RPS16	0.0014674488864771	-0.311223771770781	0.972	0.987	1
LDHB	0.00149556219626411	-0.295730312028738	0.615	0.772	1
ZEB2	0.00157530940997467	0.305819345475368	0.651	0.506	1
UQCR11	0.00160230570034114	-0.264559483146877	0.789	0.899	1
RPS11	0.00164596254373433	-0.264741615922174	0.927	0.987	1
SELK	0.00167854411222319	0.27322244663021	0.734	0.633	1
AP3S1	0.00177403497821363	-0.296191673051915	0.495	0.608	1
RPL4	0.0018240758030019	-0.250074295190867	0.936	0.975	1
HSPA5	0.00184436872013644	0.40898747878067	0.853	0.709	1
NDUFA11	0.00185103622639513	-0.272067656014246	0.229	0.405	1
ANKRD37	0.00190566040231657	0.365737494986854	0.239	0.114	1
HLA-DMB	0.00190793618277191	0.317938597343316	0.734	0.62	1
CHID1	0.00193510611541117	0.268299181545381	0.284	0.152	1
COX6B1	0.00204038854064179	-0.265083554718462	0.761	0.886	1
BRAF	0.00204769161288801	0.25791846549082	0.193	0.063	1
LUC7L2	0.00215685042100921	0.275456086156148	0.431	0.203	1
RPL19	0.00229117731112016	-0.311931664481231	0.982	1	1
MIR222HG	0.00232393845355683	-0.304355720111213	0.055	0.127	1
NCKAP1L	0.00232497853270344	0.260268642835774	0.541	0.354	1
NDUFC1	0.00235966211024307	-0.283433748934326	0.275	0.494	1
EMC3	0.00238907763834518	0.26693430417244	0.44	0.253	1
JMJD1C	0.00240397384263432	0.278081908233815	0.752	0.519	1
DPP7	0.00241860634419719	0.265114732361415	0.661	0.506	1
SLC16A3	0.00248064463589111	0.261246255583495	0.339	0.165	1
PTP4A2	0.00248798726699186	-0.262081534551212	0.312	0.43	1
CCT6A	0.00255853400888072	0.258979848926742	0.505	0.304	1
COMMD6	0.00266615912872597	-0.306894389144252	0.752	0.924	1
SEC61A1	0.00271166130774434	0.294751117807716	0.55	0.405	1
ATP1A1	0.00272146167854703	0.26693430417244	0.422	0.241	1
RPL39	0.0027331067265935	-0.377639315007477	0.954	1	1
MYL12A	0.00273499277265867	-0.263946387252035	0.963	1	1
ATP5G1	0.00285391176505746	-0.257738085544836	0.394	0.557	1
MLEC	0.00290771587451594	0.295964090377275	0.541	0.43	1
RPL13	0.00294238817993076	-0.292934023963594	1	1	1
HMGN1	0.0029872893322268	-0.266411344144469	0.734	0.848	1
LINC00657	0.00299055695700912	0.282519035189139	0.385	0.266	1
NR4A3	0.00299681496643319	0.489030186454207	0.679	0.342	1
RPL15	0.00299697329223642	-0.263934324764905	1	1	1
PRKCD	0.00311049634704667	0.280924512504537	0.45	0.266	1
ATP6V1F	0.00323879288739508	-0.264412938844441	0.413	0.608	1
TOR1AIP1	0.00326460290867732	0.271163692240841	0.413	0.253	1
ALCAM	0.00326578281889131	0.277915211005604	0.367	0.19	1
SRPRA	0.00328671254245236	0.267301062532807	0.697	0.582	1
RPL27	0.00329995776196083	-0.279398773722147	0.899	0.975	1
HLA-DMA	0.00333513854172105	0.301121484791919	0.899	0.81	1
CXorf21	0.00335745321459742	0.280733143256991	0.394	0.241	1
ZFAND5	0.00336717086974759	0.296556258196234	0.578	0.367	1
NCL	0.00345104651340335	0.271802221092112	0.752	0.722	1
RPL21	0.00345321116835246	-0.304820195262651	0.963	0.975	1
RPL28	0.00361513645003814	-0.274542325370652	0.991	1	1
ATP2B4	0.00364465699783605	0.302927906820346	0.404	0.19	1
SERTAD1	0.00391484612458945	0.258658932018544	0.44	0.266	1
LITAF	0.00392476050229002	0.290485794153365	0.688	0.557	1
RPS15	0.00393476942755874	-0.282760121424852	0.963	1	1
IDS	0.00406270834713442	0.278301038288379	0.697	0.57	1
ANAPC11	0.00406642145129842	-0.258048557775589	0.459	0.608	1
GLG1	0.00413390062455484	0.279131861890017	0.541	0.354	1
ZNF331	0.00413744968632088	0.541146187593221	0.541	0.367	1
IFIT2	0.00417343926014106	-0.693076064391655	0.33	0.165	1
RPL7A	0.004222946677136	-0.267050488874399	0.991	1	1
GTF2B	0.00427011203006692	0.283508236489816	0.514	0.367	1
RPS28	0.00427990286212558	-0.347334926909944	0.945	1	1
MGAT4A	0.00434640634335973	0.27230720294292	0.615	0.456	1
NRP1	0.00445239912724944	0.276936471326582	0.321	0.228	1
LNPEP	0.00446679146109402	0.269777690632963	0.468	0.316	1
EGR1	0.00450238403093548	0.419565728068631	0.275	0.152	1
RPS19	0.00466364337050534	-0.276317660703193	1	1	1
RNF144B	0.00472098861571432	-0.31473154028351	0.183	0.329	1
NRROS	0.00472990665682138	-0.28079835407657	0.239	0.405	1
HRH2	0.00481371806173508	0.28847486451396	0.431	0.19	1
CCDC88A	0.0048712774469453	0.250998022646246	0.789	0.696	1
SRSF6	0.00494336081357778	0.255936304286829	0.339	0.253	1
NME2	0.00500910095782546	-0.255942061970325	0.881	0.899	1
ZBTB18	0.00501905588148148	0.293046403490348	0.422	0.304	1
DBI	0.00506209442004072	-0.297802478183062	0.853	0.924	1
SLC1A4	0.00544762394346761	0.28682980898524	0.358	0.241	1
ARMCX3	0.0054518158887973	0.252857134849663	0.358	0.266	1
TMSB10	0.00545957174061655	-0.306459681842157	1	1	1
NOP10	0.00592778966814181	-0.251519233000323	0.45	0.684	1
RPS15A	0.00622962861778854	-0.306539986467185	0.991	1	1
HIST1H1C	0.00671139863099249	-0.357197811843146	0.294	0.405	1
TPP1	0.00687127574952145	0.25346411514144	0.596	0.532	1
SLC38A1	0.00707878135305627	0.257622125290103	0.55	0.506	1
MYADM	0.00735793906669885	0.281742006929791	0.606	0.456	1
FUS	0.00756370727031994	0.263519770129731	0.789	0.722	1
RELL1	0.00773948503131409	0.270151033926454	0.56	0.392	1
AIM1	0.00809941305911502	-0.382068551228575	0.11	0.19	1
GLTSCR2	0.00844796260110398	-0.250120347367992	0.505	0.759	1
TCF4	0.00853343706398807	0.251486992621949	0.954	0.937	1
CCNH	0.00952419466291927	0.300070872329928	0.477	0.392	1
HIST1H2BJ	0.00981406855582233	-0.267832808491846	0.037	0.101	1
TMEM109	0.00999597088254957	0.25791846549082	0.642	0.481	1
LIMD2	0.0104645908103222	-0.262261763442391	0.431	0.557	1
PTPRCAP	0.0108119582528195	-0.264536634882202	0.624	0.785	1
IER5	0.0114060521989274	-0.329682170204177	0.138	0.152	1
PRMT9	0.0120506545675338	0.250465612145183	0.706	0.557	1
RPS3	0.0122086813474603	-0.250378711921812	0.982	0.987	1
FABP5	0.0125356396318253	0.267706471856983	0.468	0.304	1
USP15	0.0125979771792079	0.253106908493598	0.688	0.62	1
JUN	0.0126305774082994	0.449962718263297	0.826	0.582	1
IRF1	0.0137653047880705	0.298409826845557	0.44	0.304	1
TXN	0.0137793752187209	-0.374770362798552	0.899	0.949	1
RASGEF1B	0.014081928840001	0.313581508948014	0.413	0.215	1
RPS10	0.0146221719313244	-0.281776265525088	0.991	0.987	1
RPL34	0.0148727044555138	-0.310772777099907	0.963	1	1
KRT5	0.0150202892343639	-0.557064067930457	0.294	0.354	1
SLC7A5	0.0163504255780473	0.263182364610361	0.881	0.772	1
HIST1H1E	0.0165549034246681	-0.295408414315146	0.248	0.316	1
RPL29	0.0167326170888286	-0.256462632159534	0.982	0.975	1
HNRNPU	0.0172760823019043	0.282878000347733	0.661	0.633	1
WSB1	0.018209661641336	0.270243940508953	0.78	0.709	1
MT2A	0.0191428084801693	-0.294650387314747	0.431	0.468	1
GPR65	0.0197133602978353	0.270151033926454	0.615	0.62	1
CST3	0.020719267501885	0.25504721452494	1	0.987	1
RPL36A	0.0208887271098458	-0.307084943976981	0.578	0.759	1
RHOB	0.0210224181979749	0.273722130663945	0.404	0.228	1
CD36	0.0218994546724385	0.303369728394737	0.523	0.468	1
DNAJA1	0.0234275778084532	0.257636735667855	0.835	0.734	1
LTB	0.0236886077624032	0.423432903968393	0.688	0.582	1
ACOT7	0.0239565132719035	0.387596288799353	0.11	0.127	1
IRF4	0.0239745908404226	-0.281974567352938	0.826	0.797	1
SGK1	0.0249906666571606	0.292994953898075	0.183	0.101	1
FAM105A	0.0253342361358734	0.270603625018136	0.486	0.418	1
ICAM1	0.0259640140576772	0.266734452062336	0.431	0.405	1
CITED2	0.0263359118156911	0.279172471851647	0.312	0.215	1
PLAUR	0.02788467213331	0.265886635139997	0.541	0.506	1
IFITM2	0.0280830654504718	-0.266637351087073	0.606	0.722	1
S100A9	0.0281546921240873	-0.566771136782096	0.248	0.152	1
HSPB1	0.0304033737941451	-0.370874034358582	0.505	0.557	1
TSPYL2	0.0316813920118443	0.282639604275371	0.596	0.456	1
PMAIP1	0.0318034275980933	0.341394187648142	0.477	0.19	1
RAB11FIP1	0.032456291065042	0.255981106150594	0.807	0.646	1
CTSH	0.0326398452689108	0.269464456487881	0.394	0.342	1
DUSP1	0.0329335617841836	0.291987017834892	0.945	0.747	1
MARCKSL1	0.0333562939364384	-0.266330178607312	0.211	0.278	1
MIR155HG	0.0399187367710842	-0.469283535194796	0.358	0.329	1
BTG2	0.0418982258298755	0.282235773141526	0.899	0.81	1
AHNAK	0.0432011988403217	0.282693753456378	0.587	0.468	1
ENPP2	0.0471963090894457	-0.321900029762122	0.183	0.253	1
SLC2A3	0.0494325099202837	0.331303284666179	0.505	0.342	1
CTSC	0.0531020017039523	0.255830980151706	0.862	0.797	1
CCL4	0.0559318600287183	0.577903328003012	0.321	0.152	1
RGS2	0.0580156540168972	0.301874267905957	0.78	0.785	1
S100A10	0.0615934486601566	0.264866747239251	0.826	0.835	1
HSP90AA1	0.0618825120021831	0.276497910894149	0.982	0.937	1
SOX4	0.0683300352228418	-0.28572037318462	0.56	0.772	1
EGLN3	0.0843179605607896	0.279197979778236	0.578	0.494	1
S100A8	0.114191150303381	-0.583892616098592	0.165	0.19	1
COTL1	0.120803530484943	0.271348997531837	0.358	0.291	1
TCL1A	0.1226538836869	-0.419274193787298	0.321	0.456	1
THBD	0.153272880040848	0.261934060824173	0.431	0.354	1
HSPA1A	0.208816712318936	0.403364704687932	0.651	0.316	1
