## Supplementary material for "Single-cell RNA-sequencing reveals profibrotic roles of distinct epithelial and mesenchymal lineages in pulmonary fibrosis": Plasma_Cells_ipf_vs_non_.csv

	p_val	avg_logFC	pct.1	pct.2	p_val_adj
MT-ND4L	8.29758960088609e-43	-0.996104007963432	0.875	0.997	2.18865520902572e-38
DDOST	2.37489560044889e-30	-0.633486707147471	0.426	0.779	6.26426212530404e-26
P4HB	1.5118476457384e-28	-0.632821143494162	0.6	0.853	3.98780053516417e-24
PDIA6	2.33812681505979e-27	-0.591271404047611	0.653	0.947	6.16727710008321e-23
HLA-B	6.57086923115311e-26	-0.638130765385828	0.966	0.994	1.73319817710126e-21
EEF1G	1.39744750299343e-25	-0.641849573513231	0.558	0.788	3.68604727864576e-21
UBE2J1	1.78306836605957e-25	-0.627536635884662	0.691	0.926	4.70319942915533e-21
EEF1A1	9.18469159991641e-25	-0.804551343437534	0.864	1	2.42264610330995e-20
FTH1	3.12689552168985e-24	0.967441015948985	0.981	0.965	8.24781231756132e-20
RPN1	4.22203788673745e-24	-0.549506416312312	0.502	0.779	1.11364693338474e-19
TXNDC5	7.96773236545785e-23	-0.799173339393203	0.419	0.72	2.10164876603682e-18
CYBA	9.97720897507817e-23	0.482327988440701	1	0.988	2.63168841135637e-18
CD63	1.63316196074597e-22	0.697077895433966	0.691	0.431	4.30779130385965e-18
HBB	1.99391248863327e-22	-2.36777026371885	0.075	0.174	5.25934297126797e-18
CD38	7.93620603410271e-22	-0.620511465146202	0.475	0.732	2.09333306561527e-17
LSP1	9.91624688983131e-22	-0.65880238411865	0.426	0.714	2.61560844213081e-17
SCGB1A1	1.10100974340309e-21	0.76680471928718	0.34	0.053	2.90413340017434e-17
HSPA8	1.64314625187066e-21	-0.836789594266397	0.525	0.796	4.33412686855925e-17
PDIA4	3.56730773183225e-21	-0.600527953701543	0.525	0.776	9.40948760425393e-17
EEF2	3.66112912456696e-21	-0.560821158514935	0.638	0.894	9.65696029187027e-17
AQP3	7.18696085164618e-21	-0.717871206407423	0.174	0.522	1.89570466383871e-16
RPN2	3.7531608396042e-20	-0.51186903791143	0.517	0.814	9.89971234662401e-16
TPD52	4.183304246631e-20	-0.439908229849624	0.419	0.764	1.10343016113386e-15
ITGA4	1.29437217637377e-19	-0.616775935961115	0.211	0.504	3.4141654896211e-15
MT-CO1	2.23473683613891e-19	-0.632202851862911	0.996	0.997	5.89456535268361e-15
PCBP2	2.66986599025294e-19	-0.521700690963462	0.283	0.649	7.04230552249019e-15
IGKV1-9	4.96761845469706e-19	4.14183964663042	0.196	0.029	1.31030871979544e-14
MT-ND6	5.71762841508222e-19	-0.678712721723857	0.415	0.678	1.50813884704624e-14
KLF2	9.62733403944906e-19	-0.709589960288297	0.23	0.634	2.53940189958548e-14
RBM3	1.01149948314459e-18	-0.570381666946947	0.351	0.611	2.66803218669049e-14
SARAF	1.47375568721473e-18	-0.445882368999209	0.491	0.829	3.8873253761663e-14
HM13	1.6183831963751e-18	-0.463571777737887	0.645	0.826	4.26880935707859e-14
RPL4	3.39487407891796e-18	-0.57546910677424	0.551	0.847	8.9546593579619e-14
ARF1	3.48589652296056e-18	-0.466679526461897	0.374	0.673	9.19474925861308e-14
SMCHD1	4.96857072008037e-18	-0.546011988010605	0.408	0.617	1.3105598988356e-13
MT-ND5	5.82244528057995e-18	-0.570418897674112	0.913	0.988	1.53578639165857e-13
GABARAP	6.09132015764584e-18	0.502844338948966	0.811	0.764	1.60670751798224e-13
TP53INP1	6.09890778611485e-18	-0.51900428045611	0.272	0.537	1.60870890674351e-13
CALR	1.19259397351832e-17	-0.54877493151235	0.698	0.885	3.14570512394929e-13
SPCS2	3.0314820439132e-17	-0.395948191280352	0.842	0.923	7.99614018722984e-13
SCGB3A1	3.43128526700606e-17	0.930628955921094	0.294	0.1	9.05070114878188e-13
SSR1	3.55752051919358e-17	-0.415682854009051	0.43	0.643	9.38367187347691e-13
RAC2	1.10227653955918e-16	-0.560569949570576	0.411	0.693	2.90747482839526e-12
EAF2	1.47736969439215e-16	-0.446876899165717	0.419	0.687	3.89685804289816e-12
TMED10	1.48753361733048e-16	-0.42006564171506	0.589	0.82	3.92366742243261e-12
ITM2C	1.78757968688901e-16	-0.632938775575395	0.521	0.917	4.71509894010714e-12
EDEM1	2.94743352853091e-16	-0.413513995496596	0.177	0.457	7.77444541820598e-12
ATP5A1	3.30549337438642e-16	-0.460138094107101	0.351	0.619	8.71889987361906e-12
NCF1	3.38022432901325e-16	-0.436713062375711	0.434	0.693	8.91601771263824e-12
RPL41	3.63442206056104e-16	0.623805389328382	0.875	0.853	9.58651506914185e-12
PGK1	1.20051197398123e-15	-0.459063915268961	0.257	0.522	3.16659043377029e-11
PREB	1.3059641288962e-15	-0.356783855638679	0.189	0.51	3.4447415827895e-11
CANX	1.51145750122686e-15	-0.467867175057553	0.468	0.726	3.98677145098608e-11
POU2AF1	1.82138935555202e-15	-0.472894626893672	0.547	0.832	4.80427870313957e-11
CCNC	2.4096968925748e-15	-0.34971315071207	0.177	0.499	6.35605749354454e-11
PDIA3	2.74421119113472e-15	-0.449708425361456	0.532	0.782	7.23840585885605e-11
NUCB1	4.24494906508116e-15	-0.360150463052784	0.174	0.454	1.11969021489646e-10
B4GALT3	4.50793268985291e-15	-0.337020439569463	0.189	0.49	1.1890574056025e-10
ERN1	1.52645654264133e-14	-0.47656868897312	0.253	0.516	4.02633442252503e-10
SLC9A3R1	1.63627035256076e-14	-0.383181904016585	0.132	0.437	4.31599030894952e-10
IFNG-AS1	1.87616165883521e-14	-0.330570812823074	0.102	0.389	4.94875160750964e-10
HLA-E	2.40596296867129e-14	-0.43085324969756	0.698	0.853	6.34620852246426e-10
ANXA6	2.74184369795441e-14	-0.403963740461818	0.283	0.543	7.23216112209435e-10
TAPBP	2.78084954295292e-14	-0.379966701497175	0.34	0.634	7.33504683944692e-10
IDH2	2.80235255577063e-14	-0.376394824127298	0.275	0.543	7.39176533635618e-10
XRCC6	4.66691469335765e-14	-0.373463773594671	0.185	0.463	1.23099208866695e-09
TNFRSF13B	5.36250218852421e-14	-0.380133747412781	0.174	0.484	1.41446720226703e-09
ATP5B	5.66111857613358e-14	-0.47341645440033	0.332	0.555	1.49323324682676e-09
GSTP1	7.22767803120976e-14	0.514084789376522	0.83	0.823	1.9064446342922e-09
SEC61A1	7.59949893728932e-14	-0.375039075546534	0.411	0.696	2.0045198346888e-09
HLA-C	7.9060149889018e-14	-0.429212940732876	0.962	0.994	2.08536957362263e-09
CCT8	1.21369911601038e-13	-0.400617775783804	0.257	0.525	3.20137415830057e-09
CYTIP	1.24963286207324e-13	-0.416074662732055	0.543	0.732	3.29615660029058e-09
ARHGDIA	1.33975224566618e-13	-0.391762430850843	0.215	0.472	3.53386449839369e-09
HSPA5	2.00352745416187e-13	-0.570688589102257	0.74	0.909	5.28470436584278e-09
PPP3CC	2.77316169040209e-13	-0.320882673678939	0.174	0.454	7.31476859077358e-09
GHITM	3.70064880321118e-13	-0.363677955310744	0.257	0.51	9.76120134823012e-09
GORASP2	4.54853522760985e-13	-0.308349659347823	0.253	0.522	1.19976713698665e-08
HIST1H1D	5.65402061444686e-13	-0.488639627527692	0.181	0.407	1.49136101747265e-08
TIMP1	6.93401287928722e-13	0.791497331877551	0.46	0.307	1.82898457716959e-08
PPDPF	7.06668719729521e-13	0.522219224158291	0.713	0.549	1.86398008203056e-08
BSG	7.61390075734114e-13	-0.342447049000844	0.272	0.531	2.00831860276387e-08
MEF2C	8.06565026948984e-13	-0.430483089390041	0.498	0.687	2.12747657158334e-08
CKAP4	9.55162185453023e-13	-0.345142860737064	0.287	0.549	2.51943129656944e-08
TMED2	9.65022335550726e-13	-0.357872828059377	0.343	0.625	2.54543941448215e-08
NCOA3	9.96397023329002e-13	-0.448135552572914	0.325	0.528	2.62819642843491e-08
H3F3B	1.47812008789089e-12	-0.489806925115955	0.913	0.962	3.89883735582979e-08
PPA1	1.61050454700433e-12	-0.37235191282747	0.257	0.531	4.24802784363332e-08
PCBP1	2.29558168475229e-12	-0.395343249050534	0.366	0.643	6.05505580987111e-08
TRAM1	2.72496765393507e-12	-0.362666413701541	0.532	0.802	7.18764718078452e-08
SH3BGRL3	3.01104299925574e-12	0.640011925806333	0.668	0.602	7.94222811913686e-08
PGAM1	3.05049688175835e-12	-0.454699624846926	0.223	0.525	8.046295625014e-08
DNAJB11	3.11363684215085e-12	-0.35590512095999	0.43	0.599	8.21283989854129e-08
FAM46C	3.76652017683424e-12	-0.483386821205509	0.574	0.855	9.93495027043567e-08
NPM1	4.16874476042548e-12	-0.582752958749494	0.464	0.726	1.09958980545743e-07
ARL5A	4.47816716445573e-12	-0.300111965378755	0.177	0.451	1.18120615296849e-07
TMED9	4.48997567953549e-12	-0.35247539729761	0.63	0.829	1.18432088499108e-07
HNRNPDL	4.82003916250961e-12	-0.369515778008249	0.4	0.676	1.27138172989516e-07
SSR4	5.0701628226949e-12	0.44396305484163	0.966	0.973	1.33735684774223e-07
CASP3	5.38889301389071e-12	-0.320882673678939	0.174	0.416	1.42142831027395e-07
VCP	5.47707356417009e-12	-0.377478101145893	0.408	0.634	1.44468769402114e-07
C15orf57	1.00866717224475e-11	-0.29504550912955	0.196	0.434	2.66056140022997e-07
LDHA	1.01646576232751e-11	-0.528475543048597	0.362	0.625	2.68113174129128e-07
TMEM230	1.04368313485945e-11	-0.278383343979055	0.155	0.425	2.75292300481877e-07
LDHB	1.13696077422364e-11	-0.467298029229193	0.294	0.516	2.99896143416969e-07
HSH2D	1.14894832094771e-11	-0.326705517497035	0.336	0.596	3.03058098616379e-07
TUFM	1.15737840299706e-11	-0.347299385471538	0.291	0.501	3.05281701358534e-07
FKBP8	1.29887861896523e-11	-0.287276614570894	0.181	0.437	3.4260521332446e-07
SLC38A5	1.57509930156914e-11	-0.298334187132756	0.189	0.442	4.15463942774892e-07
STARD7	1.82443305505518e-11	-0.287155174289004	0.166	0.401	4.81230706931905e-07
RHOA	2.00017151414174e-11	-0.453508851469469	0.389	0.714	5.27585240285166e-07
NFKBIA	2.0371580089861e-11	0.648418636876398	0.781	0.563	5.37341168030264e-07
ABCB9	2.19924610648095e-11	-0.34114470537687	0.094	0.31	5.80095145506481e-07
PABPC1	2.51105707314573e-11	-0.453266697264488	0.521	0.776	6.6234152418365e-07
XBP1	2.55333884784826e-11	-0.476204514260237	0.872	0.926	6.73494187896934e-07
SRP72	3.48387234536026e-11	-0.294645605724263	0.26	0.472	9.18941008535676e-07
OXA1L	3.68100536533317e-11	-0.285097614672077	0.147	0.416	9.7093878521393e-07
EWSR1	3.87405727337397e-11	-0.341197962871543	0.234	0.46	1.02186008699785e-06
GOLPH3	4.40018369496956e-11	-0.251892727327531	0.125	0.378	1.16063645322212e-06
RPS2	5.43654084955587e-11	0.537059554688757	0.962	0.894	1.43399637988735e-06
ATP6AP2	7.2023034836902e-11	-0.271244330522559	0.102	0.333	1.89975158989296e-06
LRPAP1	7.31126820092641e-11	-0.297695734874067	0.298	0.531	1.92849321335836e-06
APOBEC3G	8.15930668950609e-11	-0.293265448254194	0.128	0.366	2.15218032549102e-06
GNG7	8.18879528099195e-11	-0.318211696192367	0.381	0.628	2.15995853126725e-06
HIST1H1E	8.25035542020031e-11	-0.511750484806339	0.211	0.428	2.17619624918623e-06
FKBP1A	9.74730714964678e-11	-0.344779029142707	0.162	0.442	2.57104720686233e-06
HLA-DMA	9.74802730181664e-11	0.41399303876703	0.419	0.227	2.57123716140017e-06
ODC1	1.19542930698051e-10	-0.483958574070249	0.306	0.575	3.1531838830225e-06
HNRNPA1	1.19730837004397e-10	-0.499916635115698	0.449	0.74	3.15814028766497e-06
LITAF	1.58295331576022e-10	-0.336602368705462	0.192	0.425	4.17535596098074e-06
ELL2	1.63066022633912e-10	-0.357758039836523	0.438	0.678	4.3011924790147e-06
SELM	2.14638580274122e-10	0.398721725468527	0.604	0.378	5.66152183189052e-06
HLA-A	2.18021319263333e-10	-0.502691678272114	0.857	0.906	5.75074833820895e-06
MT-ATP6	2.26587646927518e-10	-0.464918865354152	0.943	0.962	5.97670236300714e-06
PPP1R2	2.42128341872232e-10	-0.320201754411655	0.268	0.466	6.38661927356386e-06
TAP1	2.47039894172034e-10	-0.30480574499306	0.192	0.44	6.51617128857574e-06
SUB1	3.0638793879363e-10	-0.559880856429601	0.747	0.867	8.08159466155957e-06
SHMT2	3.07369270620033e-10	-0.324013412276915	0.17	0.419	8.10747925114462e-06
S100A11	3.10872718298359e-10	0.698780753192446	0.487	0.378	8.19988969055581e-06
EIF3L	3.1163937525887e-10	-0.31375475557494	0.204	0.466	8.22011180120322e-06
ITGB7	3.57353810339002e-10	-0.318652724550487	0.196	0.484	9.42592145531186e-06
BTN3A2	3.69048489028271e-10	-0.254212651597307	0.151	0.386	9.73439199509871e-06
HSPH1	5.11293281992312e-10	-0.727072786034001	0.245	0.348	1.34863828991112e-05
ERGIC2	5.26028560865241e-10	-0.252830431747929	0.204	0.434	1.38750553499425e-05
IQCB1	5.52967368714602e-10	-0.263198490060473	0.098	0.295	1.4585620284585e-05
MAN1A1	5.5486505723937e-10	-0.277880796968912	0.2	0.41	1.46356756148029e-05
DCTN2	6.35024889099098e-10	-0.2540081120981	0.128	0.345	1.67500514997669e-05
PPP1CC	6.54397601560676e-10	-0.297791853012071	0.249	0.513	1.7261045536366e-05
CNBP	6.741379880864e-10	-0.3119159137316	0.294	0.608	1.7781737711755e-05
WDR33	6.93856082107749e-10	-0.257634899527189	0.181	0.401	1.83018418777561e-05
PIM2	7.94726595405666e-10	-0.49505850477027	0.517	0.853	2.09625034070153e-05
ISCU	8.54384368528995e-10	-0.274528226478802	0.468	0.649	2.25360964886893e-05
VDAC3	8.80024001444303e-10	-0.260587083196142	0.117	0.327	2.32123930860964e-05
STT3A	9.12593766849183e-10	-0.285210121402509	0.242	0.457	2.40714857881809e-05
SEC63	9.45391230133919e-10	-0.259753412376355	0.226	0.437	2.49365844772424e-05
CNN2	1.08201837967056e-09	-0.33750434201793	0.17	0.383	2.85403988005704e-05
CCNI	1.18860291842309e-09	-0.391690483598427	0.313	0.619	3.1351779179246e-05
EIF3E	1.43181184110141e-09	-0.310476064113242	0.196	0.466	3.7766900932732e-05
SND1	1.43421113536806e-09	-0.276473143235798	0.317	0.507	3.78301871176034e-05
PHB2	1.45252250415277e-09	-0.316291016770952	0.2	0.401	3.83131860920376e-05
ARF4	1.48407108625076e-09	-0.316235302326038	0.574	0.737	3.91453430420362e-05
GMPPB	1.5380687015094e-09	-0.287170032136547	0.306	0.543	4.05696381397135e-05
ALDOA	1.56421795850595e-09	-0.42597654728815	0.479	0.652	4.12593770915116e-05
FKBP2	1.6074346327776e-09	0.353076818842131	0.872	0.873	4.23993033087747e-05
HERC2	1.69374543037031e-09	-0.275325164555818	0.174	0.336	4.46759232168776e-05
RALY	1.73351893137299e-09	-0.274864712030624	0.325	0.572	4.57250288528252e-05
LIME1	1.78418141301089e-09	-0.298557139649252	0.351	0.593	4.70613531309883e-05
TMEM147	1.82325035879917e-09	0.284810696702005	0.528	0.395	4.80918747140456e-05
OS9	2.18476639495412e-09	-0.276424917927146	0.404	0.578	5.76275831997048e-05
IL2RG	2.21655076172259e-09	-0.342977304147566	0.415	0.614	5.84659594419568e-05
PDLIM1	2.22706308443888e-09	-0.28146081650679	0.117	0.301	5.87432429782443e-05
CDC37	2.25255373516303e-09	-0.265759436436567	0.208	0.416	5.94156098723952e-05
STK4	2.27593079321264e-09	-0.331688294571628	0.351	0.563	6.00322265325697e-05
RAB8A	2.37952972414162e-09	-0.261159753370624	0.291	0.475	6.27648555336835e-05
NPC2	2.7301879188692e-09	0.389551288984582	0.668	0.575	7.2014166736013e-05
GDI2	2.80274664004765e-09	-0.319431952597597	0.211	0.431	7.39280481245369e-05
HIST1H2AC	3.12898383352789e-09	-0.441851762963044	0.253	0.472	8.25332065769651e-05
YWHAZ	3.17148274545839e-09	-0.33791115202293	0.46	0.67	8.36542003769559e-05
MANEA	3.64132276216781e-09	-0.286037231187662	0.219	0.472	9.60471704977004e-05
MT2A	3.94271834854118e-09	0.683704755558451	0.257	0.189	0.000103997081879471
RAC1	4.0801312061705e-09	0.338534258132209	0.517	0.378	0.000107621620825159
DDX5	4.25754056455215e-09	-0.332389109648212	0.57	0.767	0.000112301147471192
MYL6	4.2727858983798e-09	0.359153318216684	0.891	0.888	0.000112703273641564
RNPS1	5.62443640738315e-09	-0.267675469708006	0.155	0.369	0.000148355759117545
HYOU1	6.18961782639608e-09	-0.263968660043407	0.242	0.422	0.000163263549406849
SNRNP70	6.21597008016014e-09	-0.262206545050007	0.211	0.454	0.000163958642804384
PPIB	6.54792838346274e-09	-0.419066764430065	0.966	0.982	0.000172714706970597
CRIP1	6.57881873777802e-09	0.787540455642111	0.653	0.522	0.000173529501846371
CPNE5	7.46279630932873e-09	-0.252326173845351	0.298	0.504	0.000196846178251164
ERP44	8.86803558141795e-09	-0.251628107870303	0.17	0.398	0.000233912174531061
SEP15	8.93101767375759e-09	-0.271852596195706	0.253	0.475	0.000235573453180704
PTGES3	9.09782803633176e-09	-0.324774202364817	0.381	0.593	0.000239973410114323
CSTB	1.1576256495072e-08	0.468391163452783	0.46	0.381	0.000305346917570513
NXPE3	1.19996514820391e-08	-0.262666767683895	0.151	0.363	0.000316514807141745
TRAF3IP3	1.21095098672868e-08	-0.261355339641092	0.14	0.336	0.000319412541769423
NDUFV1	1.21480696652777e-08	-0.251622915856658	0.283	0.469	0.000320429633561031
COPB2	1.43438326049385e-08	-0.258391131202797	0.268	0.487	0.000378347272620463
BLNK	1.53092973934453e-08	-0.257162644500702	0.23	0.496	0.000403813337346908
SERF2	1.59743483201031e-08	0.384851208927513	0.864	0.938	0.00042135538563936
TM9SF2	1.86839837784846e-08	-0.262286481500572	0.249	0.454	0.000492827440125088
RABAC1	1.89254960937029e-08	0.334505399103574	0.86	0.87	0.000499197810463601
AKAP2	1.9014943156162e-08	-0.262098338678711	0.17	0.381	0.000501557155630086
UAP1	2.07368775900205e-08	-0.253737546772227	0.155	0.342	0.000546976620191971
HNRNPK	2.23095860869072e-08	-0.308632791637994	0.291	0.525	0.000588459952214352
MT-CYB	2.41981023206271e-08	-0.345666158396347	0.981	0.994	0.000638273344911182
GARS	2.42932613833416e-08	-0.267433042199378	0.23	0.428	0.000640783355508401
APOA1BP	2.64053348748632e-08	0.257011523225641	0.445	0.307	0.000696493517994268
EIF3H	2.68287447306068e-08	-0.285990623091828	0.242	0.448	0.000707661799759214
UQCRC1	2.89507632860809e-08	-0.251862515573344	0.189	0.404	0.000763634283196955
NDUFB2	4.76155517292388e-08	0.32310806356311	0.555	0.457	0.00125595540796213
EIF4B	5.83582498173656e-08	-0.273886669800647	0.287	0.504	0.00153931555543265
RPS10	6.04104452857202e-08	0.460720115175	0.868	0.817	0.00159344631530144
PDK1	6.16543145856312e-08	-0.305635368115227	0.287	0.437	0.00162625585582519
HNRNPA2B1	6.25322224847095e-08	-0.401498175597186	0.653	0.808	0.00164941243247918
YWHAQ	6.25792127224378e-08	-0.288491915199671	0.196	0.448	0.00165065189397974
EIF5A	6.2808924198696e-08	-0.348882899324654	0.513	0.658	0.001656710993589
APOBEC3B	6.53309307446525e-08	-0.25341864030604	0.109	0.301	0.0017232339602517
VIM	6.86173221609907e-08	-0.463451113649778	0.774	0.917	0.00180991910664045
HSPD1	6.95556502309793e-08	-0.464879957193671	0.449	0.587	0.00183466938614254
SELT	8.16046569612799e-08	-0.276311163931415	0.253	0.563	0.00215248603666768
AC006129.2	8.53351177877465e-08	-0.255908796982421	0.113	0.268	0.00225088440188739
CCL4	8.95292498759805e-08	0.414407203196226	0.117	0.027	0.00236151302397874
GTF3A	9.4956890338738e-08	-0.278306513984587	0.321	0.496	0.00250467789646489
VOPP1	9.54832758255145e-08	-0.271717791360975	0.506	0.649	0.0025185623664496
OSTC	1.00309610028987e-07	-0.301694889321219	0.634	0.717	0.00264586658373459
SRSF2	1.02452377447676e-07	-0.326994345627051	0.347	0.581	0.00270238635993736
PEBP1	1.16754671891215e-07	-0.360384867812274	0.442	0.617	0.00307963798047458
TKT	1.23095952132252e-07	-0.262751915372612	0.174	0.372	0.00324690192939242
IRF4	1.34948791816171e-07	-0.39762896433139	0.291	0.507	0.00355954428173515
UBC	1.71285299280351e-07	-0.419582468184199	0.845	0.953	0.00451799233911782
NENF	2.00706824005298e-07	0.250489696936936	0.468	0.298	0.00529404389678774
SLC3A2	2.01578190847663e-07	-0.302180522677587	0.283	0.484	0.00531702793998881
SEPT6	2.3988720377353e-07	-0.256712164910737	0.321	0.507	0.0063275047739344
SLC25A3	2.544320794544e-07	-0.334447604786435	0.43	0.575	0.00671115495976871
UBE2G1	2.60805440083756e-07	-0.253107956531412	0.287	0.463	0.00687926509308924
FNDC3B	3.15093668681549e-07	-0.296561895788373	0.366	0.499	0.00831122569881322
IGKV1-8	3.38891032192405e-07	0.566656380263816	0.121	0.065	0.00893892875613908
KRTCAP2	3.78597086332631e-07	0.303913355738987	0.838	0.808	0.00998625534619581
GPX1	3.86724397913059e-07	0.419455473774771	0.581	0.534	0.0102006294437527
LRRC59	4.09106886860032e-07	-0.260577216787317	0.358	0.528	0.0107910123547071
SYNGR2	4.38361786945063e-07	-0.279929509621351	0.351	0.549	0.0115626688542499
ACTG1	4.58520436814233e-07	-0.538697133703276	0.626	0.802	0.012094393561849
IGLC2	4.61985053544502e-07	1.54299978341215	0.332	0.33	0.0121857797573433
IGHG4	5.5597146789156e-07	1.17022388601395	0.257	0.162	0.0146648594085757
IGKV1D-12	5.88569681521202e-07	-1.97133258578526	0.109	0.062	0.0155247024894847
PSMA3	6.54625028146468e-07	-0.252146227109099	0.283	0.451	0.0172670443674194
S100A10	6.71900545869953e-07	0.55079992441862	0.498	0.519	0.0177227206984117
REL	6.80991110221339e-07	0.311293181325479	0.211	0.083	0.0179625025143082
WARS	7.29968536612365e-07	-0.337001703153364	0.245	0.372	0.0192543800902244
IER3	7.56259639434994e-07	0.262574990419172	0.151	0.056	0.0199478605093768
ATP6V0C	7.84110523690739e-07	0.271250764362669	0.558	0.475	0.0206824832833906
KDELR2	8.38653177132069e-07	-0.265197190917546	0.645	0.788	0.0221211548532126
PRDX3	9.1969090587576e-07	-0.274564257249084	0.162	0.354	0.0242586870242849
TXNDC11	1.01527253382008e-06	-0.293334306921806	0.517	0.69	0.0267798436245722
CORO1B	1.07046976397958e-06	0.250516572275679	0.43	0.268	0.0282357809644893
FCER1G	1.08142987968075e-06	0.614993563849135	0.204	0.153	0.0285248759363392
ACADVL	1.11857812707511e-06	-0.253765634950383	0.325	0.563	0.0295047352578601
CIRBP	1.1428261023976e-06	-0.263378179198748	0.491	0.711	0.0301443241029416
SSR2	1.39600244992018e-06	-0.259469969988483	0.781	0.858	0.0368223566215447
HNRNPF	1.4025048657466e-06	-0.272456060670201	0.196	0.389	0.0369938708437981
DDX39A	1.52888061974941e-06	-0.277479593352698	0.249	0.413	0.0403272841071302
RPL27A	1.61225954570193e-06	0.353880956980098	0.713	0.631	0.0425265700369797
NDUFA13	1.71830171205912e-06	0.26268651872889	0.679	0.581	0.0453236442589834
HIST1H2AJ	1.76331328456698e-06	-0.302655188604033	0.109	0.221	0.0465109145070233
IGKV3D-11	1.77607569070361e-06	2.06649609220924	0.125	0.083	0.0468475484936892
HLA-DPB1	2.0244955178757e-06	0.555576943291567	0.374	0.283	0.0534001182750073
TAGLN2	2.5153353681113e-06	-0.333898415228078	0.468	0.628	0.0663470010046717
MIF	2.74638453960383e-06	0.363826995899934	0.849	0.85	0.0724413850011302
S100A6	2.92726684292209e-06	0.558841642609696	0.623	0.555	0.077212517515756
IGKC	3.25339814698175e-06	0.865093469061621	0.713	0.631	0.0858148829229375
CYCS	3.45678320413804e-06	-0.265905781469634	0.381	0.543	0.0911795705755491
NDUFB11	3.65624270006678e-06	0.258405013860222	0.755	0.708	0.0964407136996614
POLR2L	4.10685852095884e-06	0.278296308113636	0.6	0.525	0.108326607207331
LGALS1	4.94703539721038e-06	0.404768296749212	0.709	0.681	0.130487952672218
MZB1	5.92458800550225e-06	0.303091360323415	0.966	0.976	0.156272857821133
RAB30	5.97033328620957e-06	-0.276465698466679	0.34	0.543	0.15747948109035
UCP2	5.97092567040079e-06	-0.3014358778801	0.162	0.378	0.157495106408162
GNG5	6.51949547880495e-06	0.322285823709328	0.604	0.581	0.171964732244438
HNRNPC	7.18489489313561e-06	-0.258462049556103	0.325	0.531	0.189515972596238
RPL21	9.94628450430141e-06	0.354494370291311	0.83	0.894	0.262353146369958
ATP6V1F	1.07447041935688e-05	0.255969678482942	0.442	0.313	0.283413062513765
RHOB	1.2561750031372e-05	-0.397356131091586	0.211	0.454	0.331341280577499
SIVA1	1.4735647291149e-05	0.264004736333997	0.411	0.289	0.388682168598637
AREG	1.75705636680144e-05	0.685352000301377	0.306	0.186	0.463458757871217
CD27	2.93935443987507e-05	-0.290838064170957	0.619	0.764	0.775313520605848
SAT1	3.14536574132348e-05	0.43528741263093	0.762	0.673	0.829653121588895
HSP90B1	3.14901071704036e-05	-0.307660143234832	0.951	0.971	0.830614556833735
COX4I1	3.20029747242155e-05	0.250466678655993	0.796	0.788	0.844142464300632
HNRNPA3	3.32757316928823e-05	-0.267408411354169	0.415	0.566	0.877713974863157
RPL13	3.43336813414746e-05	0.291217627684889	0.928	0.976	0.905619512744075
LINC01480	3.44763500515621e-05	-0.330180229721555	0.143	0.277	0.909382685310054
POLD4	3.51619354357401e-05	0.305504404724743	0.396	0.254	0.927466370988518
MIR155HG	3.59715909488771e-05	-0.332423986646433	0.162	0.295	0.948822654458532
FTL	3.83629234684561e-05	0.325293178930915	0.996	0.997	1
TWISTNB	4.39429476743515e-05	0.251575333623921	0.14	0.077	1
TNFRSF17	4.44721292502068e-05	-0.284101811189831	0.626	0.696	1
ST6GAL1	5.0481872672316e-05	-0.2984234486721	0.589	0.602	1
ANXA2	5.13447823988586e-05	-0.256268675405758	0.279	0.46	1
ITGB1	5.18602174622948e-05	-0.28528147288888	0.26	0.339	1
YBX1	5.21728818176892e-05	-0.324101341906213	0.581	0.687	1
CITED2	5.6973858146306e-05	-0.319441396850533	0.325	0.552	1
COX5A	5.87180327119664e-05	0.263733488409708	0.709	0.684	1
MYDGF	6.90533491167745e-05	-0.254377137456006	0.857	0.906	1
RPL10	7.03266279348428e-05	0.266658224449126	0.992	0.991	1
IGHV4-4	8.19707201831523e-05	2.21217978992139	0.117	0.077	1
MT1X	9.60788450579294e-05	0.253650388691851	0.204	0.121	1
IGHG3	9.91985276296402e-05	1.08450864233093	0.404	0.357	1
CALM1	0.000111422598191653	0.254718061306161	0.725	0.658	1
ACTB	0.000113584497237594	-0.411563914651628	0.842	0.944	1
ISG20	0.000114111303540003	-0.250602018569503	0.842	0.876	1
DBI	0.0001145739140754	0.312261235612114	0.426	0.428	1
ENO1	0.00012427266681892	-0.277061088203666	0.313	0.454	1
RPS4X	0.000139637817863045	0.290115186456805	0.925	0.944	1
CORO1A	0.00014007231044427	-0.403654959962802	0.328	0.51	1
ATP5E	0.000165788364209075	0.274423132385493	0.785	0.82	1
PRDX1	0.000200803699882917	0.254106629723544	0.781	0.764	1
RPL13A	0.000223586804403494	0.283288696976569	0.826	0.743	1
VPREB3	0.000239246216166065	0.28382162704636	0.174	0.062	1
CD83	0.000269174724210355	0.254154684918377	0.121	0.074	1
HMGA1	0.00028195910889605	-0.29008420987562	0.189	0.322	1
TMSB10	0.000320436275454783	-0.376188345020428	0.834	0.92	1
AIF1	0.000352214419772981	0.251282823217773	0.189	0.077	1
RPL29	0.000381332267507079	0.278231607890575	0.853	0.909	1
RGCC	0.0003997934444517	0.31526315288118	0.377	0.268	1
HSP90AA1	0.00041180954458234	-0.358728512389012	0.792	0.782	1
NR4A2	0.000441418405187347	0.31510988443119	0.208	0.127	1
JUN	0.00048383912456603	-0.395249298524812	0.664	0.811	1
MT-ATP8	0.000508088274990751	-0.27165914492475	0.928	0.965	1
IGHV4-34	0.000518514486306937	1.99866757045584	0.136	0.118	1
PKM	0.000604815438822369	-0.256885555168408	0.302	0.431	1
RRM2	0.000664053178946416	-0.53868444841884	0.128	0.18	1
BTG1	0.000698819847407391	0.278822884431976	0.581	0.507	1
NEAT1	0.000743539001418019	-0.31915539967436	0.747	0.808	1
RPS17	0.000847711284027882	0.268157554281728	0.6	0.599	1
IGLV3-19	0.000869252563329644	2.14229127151742	0.208	0.053	1
LGALS3	0.00096402425827251	0.281797996586633	0.343	0.301	1
DUSP1	0.00107110018884758	-0.367181064436101	0.502	0.711	1
CST3	0.00167417598325771	0.387759979351599	0.4	0.274	1
DEK	0.00182861975333627	0.293117254691017	0.174	0.083	1
TYMS	0.00195561545117933	-0.292485342545773	0.109	0.206	1
HLA-DRB1	0.00232364295435751	0.378767012777974	0.442	0.445	1
H2AFZ	0.00255846461036158	0.355182393334533	0.596	0.546	1
IGHV3-30	0.00433615627021214	-1.66514688927758	0.087	0.156	1
HIST1H4C	0.00498920371635638	0.46801875816764	0.513	0.501	1
TYROBP	0.00551429964983797	0.401117582635934	0.234	0.218	1
IGLV6-57	0.00614936492083957	-0.887443142795196	0.351	0.224	1
HLA-DRA	0.00640617711806014	0.40356371734381	0.423	0.422	1
FABP5	0.00796805779338248	0.257907985474438	0.325	0.289	1
TUBA1B	0.00862876965773002	-0.344165804523116	0.347	0.445	1
HMGN2	0.00912388602857593	-0.327789331996393	0.374	0.525	1
IGLV3-21	0.0102792454455195	1.32148790027475	0.298	0.124	1
IGKV1-12	0.0118049739854957	0.875988096284398	0.423	0.301	1
IGKV1D-8	0.01319874198979	1.27105387291253	0.121	0.053	1
TUBB	0.0138895392820645	-0.29911601743723	0.272	0.363	1
IGHV3-23	0.0149162515222365	-1.34089868804976	0.094	0.209	1
IGKV3D-20	0.0163636318548607	-0.595031032698399	0.136	0.106	1
SFTPC	0.0194455341913771	-0.459813690196437	0.166	0.26	1
DNAJB1	0.0233912623747967	-0.344117165207948	0.321	0.378	1
IGLL5	0.024125092396855	0.306640663766586	0.585	0.655	1
IGHG1	0.0295526803712044	0.468851598308034	0.645	0.531	1
IGLV1-51	0.0304659167023095	-1.35132409152437	0.147	0.121	1
IGKV3D-15	0.0343242755028278	1.43164930830878	0.117	0.065	1
HSPA1B	0.0458296381069723	-0.34261978841177	0.389	0.457	1
IGHA2	0.0491644974842684	-0.496004730061302	0.26	0.46	1
HSPB1	0.0506079906248181	-0.259350983464401	0.37	0.336	1
S100A9	0.0567125523555848	0.331939075949026	0.125	0.159	1
IGKV4-1	0.0645801636343419	0.65891153058353	0.475	0.301	1
SLPI	0.0771236346490562	-0.288205093255356	0.06	0.106	1
IGKV1-39	0.081758299810496	-0.961622132677077	0.196	0.136	1
IGLV1-40	0.0966986976094683	0.935921058498935	0.279	0.074	1
IGHV4-59	0.104078738182845	-1.12279577576549	0.113	0.086	1
APOC1	0.118501375953725	0.250058164711165	0.143	0.121	1
IGLV2-11	0.175499027535565	-0.872232701853523	0.204	0.071	1
IGLV2-14	0.181524677550122	0.701328498600149	0.306	0.118	1
IGHV1-2	0.227129090520559	-0.825836038129724	0.151	0.086	1
IGLV1-44	0.279076019834393	-0.623174089719742	0.177	0.147	1
IGHV3-21	0.356859092165545	-0.718641538649295	0.068	0.103	1
IGKV1D-39	0.368395949013574	-0.540933677021998	0.14	0.1	1
IGHM	0.384834423045424	-0.306978548422668	0.223	0.224	1
IGLV2-8	0.390501274718169	0.570207678047807	0.189	0.077	1
IGLV3-1	0.429108311191722	-0.261520142485405	0.509	0.313	1
IGKV1-5	0.465944953110344	0.34132227815588	0.34	0.174	1
IGLV3-25	0.471733005997103	0.421011942665413	0.264	0.086	1
IGKV3-11	0.503037301093233	0.335529580003826	0.306	0.159	1
IGHV4-39	0.543576372206368	-0.401467873445828	0.102	0.142	1
IGHV2-5	0.544093479280516	0.542281952170983	0.102	0.041	1
IGHV1-18	0.576170102488954	0.43147935824146	0.125	0.065	1
IGHV3-7	0.675010966871813	-0.295515404708362	0.102	0.103	1
IGKV1-16	0.707757537140158	0.291697770772838	0.155	0.044	1
