## Supplementary material for "Single-cell RNA-sequencing reveals profibrotic roles of distinct epithelial and mesenchymal lineages in pulmonary fibrosis": PLIN2+_Fibroblasts_ipf_vs_non_.csv

	p_val	avg_logFC	pct.1	pct.2	p_val_adj
NFKBIA	4.07496764697307e-59	-1.14502178126151	0.933	0.983	1.07485421624209e-54
IER3	4.33600739988247e-50	-1.82018871452875	0.628	0.933	1.143708671867e-45
RPS26	3.14066286116405e-49	-0.803313237963487	0.97	1	8.28412642889242e-45
ICAM1	8.70492833360156e-49	-1.84298740070391	0.482	0.9	2.29609894655408e-44
MSC	1.41762868944127e-46	-0.804706509507973	0.136	0.6	3.73927919413923e-42
PLK3	3.12522397362353e-41	-0.71949213113127	0.286	0.675	8.24340327522678e-37
LMNA	4.06302458668144e-40	-1.08630999701621	0.928	0.958	1.07170399522896e-35
MT-ATP8	3.09807358931893e-36	-0.792138388904631	0.963	1	8.17178870654655e-32
SOD2	3.13497920909836e-36	-1.32926254102001	0.853	0.975	8.26913465983874e-32
RPL41	1.30938501761763e-35	0.819561479062931	0.994	1	3.45376486097002e-31
COL1A2	1.66909367174855e-33	0.746563227130966	0.992	0.958	4.40256837797116e-29
SOD3	5.45569103810194e-33	-0.714976355723373	0.81	0.925	1.43904762512015e-28
C11orf96	2.49812583581473e-32	-1.33692304382533	0.442	0.767	6.5893065171285e-28
EIF4A1	3.34565647903701e-32	-0.607065086518753	0.694	0.867	8.82483809475593e-28
CEBPB	1.81050723559896e-28	-0.766251335360956	0.755	0.917	4.77557493533937e-24
NINJ1	6.1736228146459e-28	-0.650045011265549	0.211	0.642	1.62841648981915e-23
ZFP36	6.67424857939534e-28	-0.822678442614858	0.986	0.975	1.76046654778711e-23
SCGB1A1	9.22894995078965e-28	1.17993293495055	0.715	0.108	2.43432012851979e-23
NBL1	3.20517333078991e-27	-0.684074830098875	0.746	0.917	8.45428569462454e-23
VIM	1.88425446176739e-26	-0.580182134191443	1	1	4.97009799380384e-22
LIF	4.36496943056989e-26	-1.3540572701279	0.169	0.592	1.15134798670142e-21
GADD45B	7.3904475968744e-26	-1.15439977256532	0.699	0.842	1.94937836262756e-21
MAFF	2.55822036181881e-25	-0.851479261501308	0.645	0.85	6.74781784836948e-21
FOSL1	4.66477402591448e-25	-0.796459119171543	0.662	0.808	1.23042744481546e-20
CSF3	7.24832081999467e-25	-1.31289751154748	0.005	0.208	1.91188958268999e-20
HLA-B	1.46503404077449e-24	-0.626429127323553	0.918	0.983	3.86432028935088e-20
NFKB1	1.50535225531834e-24	-0.555546138767587	0.321	0.7	3.97066764385318e-20
A2M	3.48568652046597e-24	-1.57956166796825	0.62	0.825	9.1941953350331e-20
NFKBIZ	5.34312765824494e-24	-0.770622492728236	0.518	0.792	1.40935678241527e-19
C2orf40	3.31321655556593e-23	-0.689876161363811	0.04	0.383	8.73927130861625e-19
CLU	3.88885310222813e-23	-0.904688515072255	0.9	0.9	1.02576278277471e-18
ZC3H12A	5.802392486756e-23	-0.582221889857899	0.344	0.667	1.53049706623163e-18
GPR176	6.66661770168708e-23	-0.2505569880209	0.025	0.25	1.758453751174e-18
GEM	3.46846832841096e-22	-1.16369586854124	0.654	0.917	9.1487789098496e-18
SMAD7	3.84586800546771e-22	-0.339337505582183	0.039	0.35	1.01442460380222e-17
NFATC2	1.43717060798262e-21	-0.705664596453464	0.147	0.492	3.79082491267575e-17
MT-ATP6	3.17907459188174e-21	0.566813582010949	0.997	0.992	8.38544505100646e-17
CHMP4B	3.44785638915747e-21	-0.446102961673636	0.539	0.8	9.09441079768065e-17
PTGIR	4.35685062767997e-21	-0.291456495720496	0.05	0.283	1.14920649006315e-16
SPHK1	6.99243868218982e-21	-0.606627275824491	0.382	0.7	1.84439555120121e-16
MMP19	7.21066706080389e-21	-0.693432854037106	0.308	0.6	1.90195765062824e-16
SLC39A14	8.37814138581286e-21	-0.572536149027508	0.322	0.625	2.20990235333586e-16
SCGB3A1	1.3996141478842e-20	0.911245257550679	0.593	0.108	3.69176223787416e-16
ARSJ	1.42401652661286e-20	-0.49883178761309	0.092	0.442	3.75612839224675e-16
COL3A1	2.38532651887746e-20	1.00790162624424	0.893	0.667	6.29177575884307e-16
SOCS2	3.71544293910696e-20	-0.408039112103337	0.134	0.467	9.80022384048242e-16
EMP1	5.99173909893521e-20	-0.825203061032372	0.799	0.925	1.58044102212614e-15
YBX3	8.02728630129718e-20	-0.450318040871934	0.819	0.925	2.11735730769316e-15
MTRNR2L12	8.46771706986187e-20	0.793353045629107	0.575	0.225	2.23352973151747e-15
ACSL4	9.41545855323373e-20	0.884710435320412	0.786	0.517	2.48351550258646e-15
FBN1	2.40507288894332e-19	0.90202839988897	0.853	0.642	6.34386075916579e-15
MT-CYB	3.01329036626999e-19	-0.64728482435526	0.975	1	7.94815599911035e-15
HLA-E	3.16320932631595e-19	-0.493092791740473	0.805	0.942	8.34359724002359e-15
WTAP	3.43419598495209e-19	-0.597786596259529	0.615	0.892	9.05837874950812e-15
HSPA5	3.76719612160149e-19	-0.646439261660579	0.86	0.958	9.93673320994826e-15
CSF1	6.6932105353067e-19	-0.527790986441807	0.385	0.658	1.76546814289785e-14
NFKBIE	1.27293888881359e-18	-0.276501270417563	0.039	0.25	3.3576309070236e-14
MAP7D1	1.40278653110692e-18	-0.403211733644909	0.29	0.575	3.70013003310071e-14
IGFBP7	3.24498600407342e-18	-0.902034199314597	0.799	0.975	8.55929958294446e-14
SERPINE1	3.49506194853652e-18	-1.28366435928833	0.567	0.758	9.21892490165478e-14
TNFAIP2	4.16966919614475e-18	-0.671840948168452	0.328	0.55	1.0998336438671e-13
SSTR2	4.42899205106615e-18	-0.282834537029263	0.01	0.175	1.16823523330972e-13
ERRFI1	4.78700673639408e-18	0.765157188958419	0.9	0.733	1.26266876685867e-13
DKK3	5.09813756225267e-18	-0.420139519037425	0.069	0.3	1.34473574479539e-13
PPP1R15A	5.95462714102029e-18	-0.578849069726309	0.789	0.875	1.57065200098692e-13
C3	6.6611547299279e-18	0.502347658849504	0.998	0.975	1.75701278311308e-13
MYADM	9.26164358795148e-18	-0.65639273932963	0.769	0.917	2.44294372919396e-13
KLF2	2.25787852581492e-17	-0.664685774231074	0.302	0.417	5.95560618754201e-13
AC090498.1	2.94410247132063e-17	-1.17862567326487	0.731	1	7.76565908860241e-13
CXCL2	3.15994442510672e-17	-1.73485302448123	0.45	0.775	8.33498541010399e-13
BMP2	5.71949722395117e-17	-0.468044025651256	0.079	0.308	1.5086317827616e-12
GGT5	1.20568167685866e-16	-0.530007931134441	0.189	0.5	3.18022655905009e-12
AKAP2	1.27155194638519e-16	-0.30379851639988	0.064	0.325	3.35397256898021e-12
HSPB8	1.3912491573185e-16	-0.730981523212392	0.547	0.783	3.669697902259e-12
IL6	1.74681037939608e-16	-1.41978269865526	0.296	0.608	4.60756173773305e-12
PGRMC1	1.87872659868757e-16	-0.404945634678484	0.621	0.842	4.95551714935821e-12
CD82	2.25674806356986e-16	-0.319799079153004	0.043	0.275	5.95262436727823e-12
IRF1	2.41893210640534e-16	-0.709803752693197	0.463	0.742	6.38041721706535e-12
SEMA3C	2.8874333336483e-16	0.885477028261348	0.647	0.425	7.61618290416413e-12
RELB	2.92686511651755e-16	-0.367302321860388	0.31	0.608	7.72019211783835e-12
TJP2	5.77538549351464e-16	-0.328009404865316	0.081	0.342	1.52337343162436e-11
TNFAIP3	8.47504112872127e-16	-0.862682872784721	0.11	0.608	2.23546159852281e-11
TRAF1	8.48232956381569e-16	-0.330471826632181	0.017	0.15	2.23738406904767e-11
GAPDH	8.56040538065311e-16	-0.388106816757183	0.994	0.992	2.25797812725487e-11
MAP2K3	8.72808286654317e-16	-0.487595199821437	0.401	0.675	2.30220641770809e-11
CCL2	1.02922321924674e-15	-1.39470747641718	0.696	0.908	2.71478208540711e-11
VASN	1.11473889236904e-15	-0.663054470655199	0.668	0.825	2.94034677640181e-11
KLHL21	2.09246334325047e-15	-0.401204805477766	0.199	0.525	5.51929056049177e-11
ERN1	2.61633376239679e-15	-0.365323483781653	0.231	0.517	6.90110356507402e-11
HES4	4.04077124403459e-15	-0.553885113226438	0.378	0.583	1.06583423103901e-10
FRZB	4.97959116414778e-15	-0.467308674584758	0.033	0.267	1.31346676136726e-10
BIRC3	5.31683065195617e-15	-0.524904619375487	0.048	0.35	1.40242042106648e-10
BHLHE40	5.59494402953412e-15	-0.599723955599755	0.381	0.658	1.47577838667021e-10
TGM2	7.22184737038831e-15	-0.870747624029166	0.201	0.592	1.90490668088732e-10
MAP3K8	9.53158845875043e-15	-0.495244061471812	0.476	0.758	2.5141470877646e-10
RPL13A	1.04679124047975e-14	0.430053864063521	0.985	0.975	2.76112125501343e-10
TMEM176A	1.60927517089513e-14	0.549434790618502	0.878	0.767	4.24478511827007e-10
LIMA1	2.81796929944274e-14	0.500313076346778	0.871	0.683	7.43295762114011e-10
TNIP1	3.49046577928421e-14	-0.26331181106969	0.088	0.275	9.20680158601797e-10
RPL17	4.58004141349262e-14	-0.459594326896012	0.931	0.983	1.20807752363695e-09
JUND	5.75777305751027e-14	-0.458631979799913	0.716	0.808	1.51872779937948e-09
FTH1	9.77202574500388e-14	-0.408614945796775	1	1	2.57756723075967e-09
NEU1	1.56243767564635e-13	-0.447244322702572	0.292	0.508	4.12124185705236e-09
RFX2	1.75760442173651e-13	-0.339671240636731	0.135	0.458	4.63603318321439e-09
ALDH1A3	1.84913984625334e-13	0.683346999612155	0.774	0.492	4.87747617246244e-09
TNFAIP8	2.03442776228961e-13	-0.424318603054991	0.045	0.292	5.3662101085913e-09
MT1X	2.92803917251618e-13	0.994076766722247	0.824	0.608	7.72328892534592e-09
FHL1	3.11730472453025e-13	-0.507792593951444	0.77	0.867	8.22251467189344e-09
NFKB2	3.14152460051008e-13	-0.321600636876727	0.154	0.475	8.28639943876544e-09
NBPF14	3.15584301392656e-13	-0.255458467363647	0.167	0.442	8.32416711783409e-09
ODC1	4.81171244159961e-13	-0.422470202845411	0.276	0.5	1.26918539072073e-08
U2AF1	5.49556901046599e-13	-0.259796868962245	0.112	0.375	1.44956623789061e-08
EMILIN1	5.57509376303075e-13	-0.381587926016167	0.31	0.5	1.47054248187462e-08
NR1D1	6.56632143721594e-13	-0.28358430368115	0.069	0.317	1.73199860549445e-08
ETS1	8.84612400684358e-13	-0.301206925834055	0.135	0.408	2.33334212928513e-08
S100A4	1.30783611724757e-12	0.428408275308393	0.976	0.85	3.44967932646392e-08
IFI6	1.44574961177952e-12	-0.581454019798317	0.524	0.725	3.81345375099085e-08
FST	1.44595344119414e-12	1.10863906532254	0.612	0.342	3.81399139183778e-08
LSP1	1.5447753117973e-12	0.505713332597009	0.638	0.258	4.07465383992774e-08
EEF1B2	1.55633397616288e-12	0.364214286435034	0.973	0.933	4.10514212892482e-08
HLA-C	1.84755172668261e-12	-0.36946315500038	0.905	0.95	4.87328718947072e-08
CRY2	1.92637753829673e-12	-0.281332956595917	0.188	0.433	5.08120603276528e-08
C4orf32	2.42038964434344e-12	-0.290844808885073	0.105	0.342	6.38426176488469e-08
ITM2A	2.42899391705356e-12	0.525108089797657	0.644	0.342	6.40695725501218e-08
GCH1	2.49175195119014e-12	-0.329526388732969	0.127	0.375	6.57249412165423e-08
KDM6B	3.60504754143541e-12	-0.528086975788351	0.67	0.825	9.50903390004418e-08
IFITM1	4.21502654057396e-12	-0.431042268931601	0.935	0.983	1.11179755060719e-07
RIPK2	5.24715460236673e-12	-0.287253715195285	0.169	0.392	1.38404196946627e-07
MFSD2A	6.41074491636743e-12	-0.35530508817706	0.132	0.4	1.69096218659024e-07
NFATC1	7.61922230536184e-12	-0.469965261413321	0.243	0.55	2.00972226748529e-07
GADD45A	8.38045865724173e-12	-0.540614963160119	0.345	0.625	2.21051358002065e-07
TAGLN2	9.30089141630201e-12	-0.325444747213204	0.962	0.967	2.45329612887798e-07
VCAM1	9.51987756765211e-12	-0.997927037204341	0.078	0.358	2.5110581060196e-07
HSD11B1	1.23809996238534e-11	-0.279961143565834	0.098	0.283	3.2657362707838e-07
PDLIM3	1.47639406087378e-11	-0.735028393364837	0.525	0.842	3.89428461436678e-07
COL1A1	1.48104410795729e-11	0.658580658892751	0.937	0.767	3.90655004355896e-07
TNFAIP6	1.49217905413495e-11	-0.863443681480834	0.687	0.775	3.93592069109175e-07
CNN3	1.62832926321135e-11	-0.371128940617967	0.737	0.867	4.29504409757258e-07
CFB	1.65948947011148e-11	-0.430070087240025	0.295	0.442	4.37723537531306e-07
APOD	1.71694300524998e-11	-0.845409428357175	0.671	0.792	4.52878056494787e-07
PRSS23	1.76001081224142e-11	0.609416516746152	0.588	0.267	4.64238051944921e-07
PIM3	2.03153729965797e-11	-0.48055256309546	0.614	0.758	5.35858593530784e-07
SGCA	2.16899256702765e-11	-0.260196150261221	0.056	0.292	5.72115169404882e-07
MAMDC2	2.27930949279284e-11	-0.298369143748485	0.116	0.342	6.01213464913966e-07
CSRP2	2.31294962199739e-11	-0.585608829199229	0.247	0.492	6.10086721794253e-07
SERPINA3.1	2.39862072946774e-11	-0.413947548789504	0.046	0.333	6.32684189811706e-07
ANXA1	3.36053728612881e-11	-0.4727648574489	0.96	0.967	8.86408919962196e-07
IGF2	4.24279081725396e-11	0.53034257758501	0.822	0.633	1.11912093386708e-06
C1QTNF1	4.65414372471508e-11	-0.443694470211666	0.226	0.475	1.2276234902681e-06
FXYD5	5.75993746041677e-11	0.420869650374091	0.626	0.292	1.51929870393413e-06
MT-ND4L	5.82752284857776e-11	-0.355618361573313	0.984	1	1.53712570176936e-06
MRPS6	6.1300998230559e-11	0.460018558679861	0.49	0.208	1.61693643032745e-06
MLF1	8.10303992856446e-11	-0.356462981177706	0.302	0.558	2.13733884195745e-06
CEBPD	8.76042149161066e-11	-0.507997599045478	0.878	0.95	2.31073637684214e-06
TXN	1.01961734125426e-10	-0.525296695871069	0.883	0.917	2.68944466102637e-06
LITAF	1.1045238007044e-10	-0.424037265574763	0.65	0.758	2.91340242911799e-06
BGN	1.18443266966203e-10	-0.539777445715758	0.61	0.783	3.12417805276753e-06
CHD1	1.21481217714613e-10	0.421888868078693	0.755	0.583	3.20431007965836e-06
RGCC	1.35936127975458e-10	-0.888128404924345	0.466	0.7	3.58558724760864e-06
IFI27	1.36441356686463e-10	-0.790975398073519	0.56	0.583	3.59891366531884e-06
PABPC1	1.42965171112398e-10	-0.289331496693578	0.941	0.983	3.77099231843173e-06
SLC1A5	1.48936262952037e-10	-0.338247390917408	0.37	0.567	3.92849180788587e-06
FSTL1	2.05582526030224e-10	0.513817332420702	0.929	0.875	5.42265028909922e-06
MID1IP1	2.27039727309531e-10	-0.312616881203596	0.096	0.267	5.98862688724349e-06
CXCL3	2.61457514891549e-10	-1.92659295552461	0.193	0.442	6.89646487029439e-06
SLC3A2	2.68851339057558e-10	-0.333104318626989	0.65	0.742	7.09149177032122e-06
MSN	2.69036602699584e-10	-0.286257556733589	0.284	0.475	7.09637846940692e-06
SELM	3.08841677216201e-10	-0.32759599553007	0.857	0.925	8.14631691993173e-06
VDAC2	3.6357537381696e-10	-0.306589030469004	0.475	0.733	9.59002763516994e-06
APP	4.86234908582577e-10	0.384259555807046	0.898	0.833	1.28254181836826e-05
CFH	5.06773750860327e-10	-0.469896757084425	0.869	0.908	1.33671712264428e-05
ELL	5.31558897505613e-10	-0.268207347470842	0.217	0.45	1.40209290395056e-05
RARRES2	6.00957927765514e-10	-0.394313253501341	0.903	0.933	1.5851467260671e-05
SERPING1	6.49218933437824e-10	-0.301237320011468	0.991	0.983	1.71244478072895e-05
THAP2	6.84453533094304e-10	-0.470252437042997	0.182	0.375	1.80538308424285e-05
COL15A1	8.13842848109085e-10	-0.324167236070329	0.079	0.325	2.14667328045733e-05
MFAP5	9.22182984404817e-10	0.928359199989426	0.608	0.275	2.43244205796459e-05
ALDH2	9.52794180705657e-10	-0.32552709481438	0.528	0.675	2.51318521044731e-05
SBDS	1.22696026369634e-09	-0.305998698719578	0.713	0.875	3.23635308755184e-05
PPIC	1.29869598698348e-09	0.43033068172398	0.646	0.367	3.42557040486633e-05
RBMX	1.30941896386158e-09	-0.282886247645176	0.55	0.75	3.45385440097769e-05
LTBP2	1.35300876142686e-09	-0.314379176322718	0.099	0.342	3.56883121001562e-05
ATP6V1B2	1.41257716179902e-09	-0.311011494427913	0.272	0.458	3.72595477967728e-05
CD44	1.4292077960455e-09	-0.416598472139733	0.723	0.842	3.76982140362921e-05
TAGLN	1.7412186518419e-09	-1.02334885205909	0.311	0.642	4.59281243796339e-05
AEBP1	1.81213837419468e-09	-0.370016952935504	0.805	0.842	4.7798773896133e-05
KLF10	1.8278488973509e-09	-0.44868147045544	0.464	0.717	4.82131703654246e-05
CCDC80	1.91280216226447e-09	0.317152639514365	0.997	0.992	5.045398263405e-05
CITED2	2.10525157337379e-09	0.571220105820821	0.427	0.175	5.55302207508805e-05
MT1E	2.23326494495024e-09	0.720810629973841	0.764	0.55	5.89068294529524e-05
DSTN	3.0743810164149e-09	-0.284109651736311	0.876	0.925	8.10929480699758e-05
MYC	3.12145398166282e-09	0.482909780545914	0.915	0.792	8.23345916743202e-05
SRSF7	3.5232654338383e-09	0.350899368151602	0.882	0.767	9.29331723483529e-05
SUB1	3.72474964109909e-09	-0.272319393961136	0.806	0.908	9.82477212832706e-05
CSRP1	3.72750598753278e-09	-0.410966920651366	0.452	0.633	9.83204254331522e-05
CDC42	3.79073178097762e-09	0.358655357661841	0.691	0.467	9.99881321868468e-05
HTRA1	3.94783895390806e-09	-0.312983299666096	0.424	0.65	0.000104132148087233
MXRA5	3.95591562371727e-09	0.429399866524792	0.593	0.333	0.000104345186406791
GPX3	4.19816502086319e-09	-0.481737774310695	0.617	0.842	0.000110734998755308
C1S	4.41831639005765e-09	-0.253677817369308	0.992	0.983	0.000116541931420551
QSOX1	5.04896349579657e-09	-0.298782315675199	0.461	0.642	0.000133176510128626
HOTAIRM1	5.18863767461839e-09	-0.319682847386732	0.165	0.4	0.000136860695943409
LTBP4	5.20529810941971e-09	-0.404769554417324	0.763	0.85	0.000137300148232164
ALDH1A2	5.53814087748254e-09	-0.294574000765662	0.165	0.417	0.000146079541925357
HMGA1	6.0694401642021e-09	-0.584638886327767	0.381	0.592	0.000160093623211159
TMEM176B	6.09645702329532e-09	0.357619282916772	0.877	0.742	0.000160806246903461
PRELP	6.97466401049866e-09	-0.369029606302581	0.7	0.758	0.000183970712604923
RPL36A	7.29283492241168e-09	-0.354013629673145	0.631	0.85	0.000192363106748453
BDH2	7.56679617157706e-09	-0.260593999335264	0.446	0.658	0.000199589382617688
LRRFIP1	7.81179714837223e-09	-0.344415058352277	0.339	0.542	0.000206051773382614
PNRC2	8.06138833243797e-09	-0.288606707034497	0.62	0.75	0.000212635240044716
CPE	1.01445680042097e-08	-0.460935131465842	0.489	0.683	0.000267583270247038
LUM	1.11825158049802e-08	-0.40878309294808	0.977	0.917	0.000294961219387962
ACTG1	1.12204628784612e-08	0.353725040310117	0.997	0.975	0.000295962149345171
SQSTM1	1.34944199157389e-08	-0.367439764523179	0.925	0.975	0.000355942314117444
NR4A3	1.4445907949365e-08	0.470378642398457	0.73	0.592	0.000381039713980399
RRAD	1.53208280461821e-08	-0.296610842084962	0.022	0.117	0.000404117481374144
SRSF3	1.5596318511002e-08	0.342089891450296	0.778	0.542	0.0004113840933647
CD248	1.5649466401181e-08	0.479004151344744	0.842	0.625	0.000412785975263951
MINOS1	1.63726325543469e-08	-0.324980212032529	0.364	0.667	0.000431860928886009
UGP2	1.77635519368727e-08	0.433692133511813	0.592	0.4	0.00046854920943889
SFTPC	1.92262082991093e-08	1.19874139893046	0.287	0.225	0.000507129696305607
SFPQ	2.61857070277172e-08	-0.285409444818972	0.849	0.917	0.000690700394270096
LEPR	2.84508493268464e-08	-0.460799294399242	0.384	0.508	0.000750448052694228
PEA15	3.03631043661424e-08	-0.275778724482693	0.651	0.792	0.000800887603865738
PGM3	3.07564212898927e-08	-0.278944538376379	0.339	0.5	0.000811262124363498
U2AF1L5	3.53994670319159e-08	0.336411509720189	0.365	0.05	0.000933731741900846
FKBP1A	3.59530118262799e-08	0.331429180241783	0.918	0.817	0.000948332592941784
TPT1	5.48899994564792e-08	0.25379543152248	0.999	1	0.00144783351566355
GPC3	6.03716220794936e-08	-0.419436441446224	0.268	0.5	0.0015924222755908
PTPN1	8.52222436706792e-08	-0.331639557139957	0.335	0.433	0.00224790712130151
FGFR1	9.28037979533852e-08	-0.287569154280803	0.696	0.808	0.00244788577861644
TSC22D2	1.1003097825592e-07	-0.324627403534509	0.399	0.6	0.00290228711345639
JUN	1.13282294794202e-07	-0.508313371771746	0.883	0.767	0.00298804708978668
EBF2	1.21555633292186e-07	0.323930642787412	0.314	0.05	0.00320627293934798
C8orf4	1.34413904620703e-07	-0.493147653899313	0.218	0.333	0.00354543556218029
CDC37	1.43073867631569e-07	-0.263904538774265	0.578	0.733	0.0037738594065179
COL6A3	1.74449973448015e-07	0.385544987261868	0.916	0.775	0.0046014669496383
ZFP36L2	1.82458157103215e-07	0.420916109287915	0.913	0.842	0.00481269880991151
CD81	2.09733753190226e-07	-0.276190678737922	0.602	0.742	0.00553214720789858
DAB2	2.10385461069828e-07	0.346848575322405	0.668	0.483	0.00554933730663887
PDGFRL	2.1196267126315e-07	0.383581407749246	0.744	0.542	0.00559093937990811
LTBP1	2.1302268866046e-07	-0.338477178604886	0.5	0.617	0.00561889945879695
SERPINA3	2.16652178383435e-07	-0.74119854316035	0.085	0.483	0.00571463450921988
APPL1	2.54656511554494e-07	0.291737194489797	0.49	0.25	0.0067170748052729
HSPB6	3.04198052414524e-07	-0.373907287688899	0.822	0.867	0.00802383202853789
BCL3	3.28384467608041e-07	-0.331622603533501	0.448	0.608	0.00866179710209731
RTEL1-TNFRSF6B	3.89651908367795e-07	-0.47726549625043	0.032	0.167	0.0102778483870173
LDHA	4.035169339069e-07	-0.283069933607113	0.973	0.983	0.0106435661656623
MT1M	4.229138625576e-07	0.763764435758546	0.727	0.483	0.0111551989526818
REL	4.28002919316031e-07	-0.392646102973273	0.401	0.608	0.0112894330027989
RBM25	4.30184417390981e-07	0.296639266055798	0.75	0.617	0.0113469743775219
FILIP1	4.3531288503943e-07	0.320073237862023	0.441	0.233	0.011482247968685
HMOX1	5.12803317974621e-07	-0.907676382203764	0.328	0.475	0.0135262131182166
ADAMTS15	5.22753865379415e-07	0.353460848886536	0.35	0.15	0.0137886787071128
CAMTA2	6.72145971518147e-07	-0.251630659902579	0.156	0.375	0.0177291942907342
DNAJB9	6.97219021824996e-07	-0.298096794049791	0.432	0.55	0.0183905461386779
CPXM1	7.16975518574142e-07	0.316135296405325	0.686	0.508	0.0189116632534302
ANGPTL4	7.19146265815856e-07	0.557689256038059	0.668	0.558	0.0189689210534248
ADIRF	7.41338570042826e-07	0.426411399315428	0.769	0.758	0.0195542874620196
ZNF593	8.19743575976843e-07	0.299720730549514	0.624	0.425	0.0216223763035412
OTUD4	8.49912454483349e-07	-0.250318125007702	0.273	0.433	0.0224181408119073
IFI16	9.38464143590395e-07	0.334604564537781	0.845	0.758	0.0247538687154838
SFTPB	9.40896515973381e-07	0.358151496356595	0.216	0.033	0.0248180274018299
EMILIN2	9.41752797456914e-07	0.2908233560646	0.315	0.083	0.024840613538521
IL6ST	1.02613763509125e-06	0.327820662747082	0.916	0.867	0.027066432400802
MIR4435-2HG	1.05498390832439e-06	-0.44442474819584	0.446	0.533	0.0278273105498723
XBP1	1.22012547696332e-06	-0.274736115649278	0.819	0.867	0.0321832497058615
CXCL1	1.22301920260387e-06	-1.36231597092772	0.262	0.542	0.0322595775070824
TMSB10	1.22331309644036e-06	0.267178839524928	0.996	0.992	0.0322673295448075
MFAP4	1.54896282392452e-06	-0.345894493921192	0.945	0.925	0.0408569924066571
PLA2G2A	1.59190754558125e-06	0.686257469872871	0.832	0.683	0.0419897453297965
CTSH	1.6342015926047e-06	0.295789648332642	0.575	0.308	0.0431053354081341
FBLN5	1.87918509982965e-06	-0.263507448358781	0.594	0.717	0.0495672653782066
SH3BGRL3	1.93568254979394e-06	0.382057017210149	0.857	0.775	0.0510574986159148
CXCL8	1.99533014919225e-06	-1.47424603633125	0.171	0.383	0.052630823345244
VMP1	1.99643164762852e-06	-0.340507420003637	0.686	0.858	0.0526598775694973
TGFBR2	2.0313630126311e-06	0.3071990262708	0.636	0.45	0.0535812621841704
BASP1	2.12881802207632e-06	-0.264521818690898	0.187	0.367	0.0561518329683071
TGFBR3	2.17013977941744e-06	0.325696216952774	0.569	0.433	0.0572417769616937
MATN2	2.20469261769147e-06	-0.252121209719217	0.204	0.417	0.0581531771768479
MLLT11	2.45577072738672e-06	0.342134303326039	0.45	0.267	0.0647758644762795
SCGB3A2	2.46745260339148e-06	0.532980152546541	0.184	0.042	0.0650839973196571
GRN	2.59473432040582e-06	0.268578766505398	0.604	0.392	0.0684413071693442
SH3PXD2B	2.75508299028458e-06	0.29311206533166	0.461	0.258	0.0726708240347363
RPL27A	2.75855862378749e-06	0.279076167358902	0.89	0.808	0.0727625008196425
LIMS1	3.21058320374648e-06	0.284960782205513	0.532	0.333	0.0846855531652209
MCL1	3.22715264657685e-06	0.287448345677315	0.935	0.85	0.0851226053587575
APOE	3.41008701734086e-06	-1.18932030810297	0.209	0.525	0.0899478652563999
CYP26B1	3.64938913163567e-06	0.290841008938488	0.24	0.067	0.0962599371251542
GUK1	3.71395476345357e-06	0.310254681606332	0.835	0.725	0.0979629847956148
FERMT2	3.7431926193697e-06	0.288515463707739	0.678	0.508	0.0987341917211146
HILPDA	3.80953811635953e-06	-0.27262930903213	0.118	0.2	0.100484186895215
PDE4D	3.97263822734164e-06	0.289777435850079	0.466	0.225	0.10478627852259
BTG3	4.11741659761463e-06	-0.267168606343023	0.765	0.858	0.108605097595281
GPX4	4.14026626798613e-06	0.273988947085246	0.892	0.817	0.10920780335067
CKB	4.40249723563253e-06	-0.299129976681878	0.362	0.5	0.116124669584279
MARCKSL1	4.46485625050803e-06	-0.305594397380713	0.538	0.733	0.11776951331965
CLTC	4.48126751998193e-06	0.273108768645604	0.518	0.333	0.118202393374563
DDX17	4.60160267093537e-06	0.277786203973295	0.723	0.525	0.121376473651262
TSPO	4.67402083403738e-06	0.263643464508918	0.518	0.3	0.123286647539404
HNRNPF	5.07585146248942e-06	0.259049309271814	0.829	0.775	0.133885734026084
THBS1	5.25756708749674e-06	0.469701831807562	0.907	0.783	0.138678847066901
GAS6	5.55381205795674e-06	-0.290036754151963	0.424	0.642	0.146492900652725
SEMA6A	5.66615205146897e-06	0.269047260306424	0.265	0.058	0.149456092661597
DCLK1	6.05577658337007e-06	0.32576104413086	0.518	0.325	0.159733218939552
PCOLCE	6.06709580360761e-06	0.258755989624628	0.951	0.933	0.160031786011758
TNXB	6.32253040216045e-06	0.353520709945215	0.84	0.758	0.166769384417786
KIAA1217	6.33512661075064e-06	0.363329162385183	0.253	0.108	0.16710163461177
MFGE8	6.96477447364545e-06	-0.262200494044775	0.646	0.742	0.183709856291346
COL12A1	7.37783156049882e-06	0.317205277945555	0.511	0.358	0.194605063071277
MT1A	8.00968758923563e-06	0.633775020890603	0.757	0.625	0.211271529541268
TTC3	8.23585256457873e-06	0.278562854997065	0.589	0.425	0.217237083095893
SEPP1	8.91404245964098e-06	-0.270009935690534	0.908	0.942	0.23512569795795
REXO2	9.53264893795189e-06	0.275403589592895	0.753	0.683	0.251442681036357
HERPUD1	9.6195306686721e-06	-0.307082141952257	0.534	0.558	0.253734360447564
UQCR11	1.06808011657213e-05	0.258627716399993	0.686	0.55	0.281727492348231
G0S2	1.22780141941554e-05	-0.373741128311463	0.231	0.292	0.323857180399236
FAT1	1.23563564059969e-05	0.360950281789134	0.403	0.25	0.32592361292098
BDKRB1	1.28709590333589e-05	0.49869669598104	0.49	0.258	0.339497286422907
F3	1.3145710190467e-05	0.487045946810563	0.533	0.475	0.346744397693947
SFTPA1	1.39362466224696e-05	0.337629791204934	0.186	0.042	0.367596377160881
TUBB2B	1.40605899835155e-05	0.353041206190775	0.288	0.108	0.370876181995187
MT2A	1.49823603282983e-05	0.394776296905481	0.991	0.992	0.395189718379524
DST	1.65337078725005e-05	0.296433779565812	0.705	0.625	0.436109612552946
SLIT3	1.7066772332919e-05	-0.284062643268593	0.65	0.758	0.450170253825403
RRBP1	1.89859310925369e-05	0.267469439625207	0.676	0.558	0.500791904427845
KLF4	1.90381839458991e-05	-0.384251043435651	0.792	0.842	0.50217017794098
PTGIS	1.96997275771575e-05	0.316176846213163	0.726	0.625	0.519619714302684
TUBB4B	2.14861162133384e-05	-0.263958522104794	0.858	0.808	0.566739287359226
CHMP1B	2.2275085824552e-05	0.365868014416116	0.453	0.35	0.587549938794209
CD55	2.24935004611713e-05	0.443641997634248	0.679	0.558	0.593311061664316
MT-ND6	2.3553461606726e-05	-0.322258038585982	0.456	0.683	0.621269656800612
MOXD1	2.38292979312111e-05	-0.283972681070648	0.104	0.283	0.628545391531556
DUSP6	2.51317736271301e-05	0.363946846797651	0.403	0.217	0.662900792962811
CH25H	2.5520485592263e-05	-0.451392062541529	0.048	0.175	0.673153848467122
PDE4B	2.61712765052616e-05	-0.263804890359784	0.182	0.333	0.690319760379284
DDX27	2.64315081368733e-05	0.25732468326056	0.488	0.342	0.697183890126306
MBNL1	3.10419199074074e-05	0.26307709331992	0.595	0.417	0.818792721397684
GAL	3.5797523402232e-05	-0.340256982464653	0.151	0.225	0.944231274780673
NPC2	3.70743791500989e-05	0.256949567497783	0.881	0.783	0.97791089884216
HSPD1	3.8604742437608e-05	0.413554521884982	0.871	0.825	1
IGFBP6	4.10790938122144e-05	0.39709489457469	0.929	0.833	1
TMSB4X	4.12041887402126e-05	-0.276217389335667	0.989	1	1
OSR1	4.19065636160593e-05	0.486710819057644	0.577	0.417	1
CA3	4.46977711507443e-05	-0.386470988060029	0.094	0.2	1
CD9	4.47846597856406e-05	-0.315802544922385	0.418	0.6	1
LINC01133	4.48763111786433e-05	0.271683533834492	0.258	0.083	1
SCN7A	4.60818963926609e-05	-0.269080755272253	0.179	0.342	1
DKK1	4.66270605643868e-05	0.87953351272465	0.159	0.05	1
RASD1	4.78155343340985e-05	0.412175314461242	0.359	0.233	1
ZBTB38	4.80271488956343e-05	0.253863442953683	0.385	0.242	1
TXNIP	5.11512340820824e-05	0.377685744039516	0.409	0.242	1
COL5A1	5.45937344538714e-05	0.274027549423266	0.551	0.467	1
PLAUR	5.60148454898451e-05	-0.334183820054867	0.78	0.825	1
HSPE1	6.00661626013358e-05	0.350804946497042	0.905	0.842	1
EGR3	6.6509878226636e-05	0.275330003485919	0.509	0.342	1
CYCS	6.89975756381693e-05	-0.277608448351588	0.775	0.825	1
COL4A1	7.09289040173527e-05	-0.257397347714954	0.265	0.442	1
ADAMTS4	7.34397514793696e-05	-0.471481502472384	0.327	0.433	1
HTRA3	7.89420277508051e-05	0.431188732804145	0.524	0.433	1
CRYAB	8.04925239426366e-05	-0.397215879135488	0.437	0.6	1
AKAP12	8.39198742745045e-05	0.312079305889598	0.797	0.675	1
C7	8.69797932321692e-05	-0.440022485027455	0.808	0.908	1
CNN1	9.6276989317008e-05	-0.417474111844869	0.276	0.35	1
ACTA2	0.000108869518790366	-0.332734518740213	0.282	0.35	1
FGF7	0.000123442292468935	0.356220698717687	0.855	0.7	1
FOSB	0.000146826691573484	-0.353364020436826	0.817	0.883	1
CILP	0.000152761699449402	0.293624998588308	0.446	0.25	1
SNAI2	0.000157800682854331	0.274298753170731	0.435	0.275	1
MX1	0.000164690528698254	-0.25722191811887	0.091	0.325	1
RHOB	0.000175439904121175	0.323959563784453	0.817	0.617	1
CTGF	0.000195763557284493	-0.561314673266676	0.356	0.475	1
TCEB1	0.000200734668767934	-0.254544150459986	0.776	0.825	1
ID4	0.000229642661961003	-0.416348088599735	0.358	0.592	1
IGFBP2	0.000235889436903173	-0.593550291820425	0.205	0.375	1
SRGN	0.000242960036733351	-0.339256656187914	0.427	0.483	1
CD34	0.000243413422672602	0.259296370480014	0.701	0.6	1
IL32	0.000268409965332795	-0.279621718727565	0.554	0.608	1
RANBP2	0.000277716752598583	0.282234853107373	0.55	0.417	1
GDF15	0.000285078185531324	0.260415455866237	0.101	0.025	1
ADAMTS1	0.000295376729394337	0.355618435200768	0.696	0.483	1
PTGDS	0.000344304636613638	-0.435644932498156	0.877	0.85	1
HSPA1B	0.000432271905524637	-0.534789054268437	0.685	0.675	1
BTG2	0.000447244486907783	-0.301503427892235	0.531	0.533	1
CREB5	0.000448604969032257	-0.267187295089595	0.505	0.658	1
IL1R1	0.00050930358361196	-0.264204717416665	0.775	0.867	1
PTGS2	0.000520723822594066	-0.527185122074212	0.296	0.425	1
PLIN2	0.000543200958206267	-0.418515679883512	0.65	0.708	1
ID1	0.000577653273689788	-0.303824728376133	0.26	0.233	1
ITGA5	0.000582558630189309	0.25692438485095	0.597	0.483	1
CRISPLD2	0.000595087328861936	-0.262537347520349	0.777	0.867	1
GNPNAT1	0.00061583002251511	0.263612562123608	0.497	0.358	1
SERPINE2	0.000669524679173063	-0.309156590316375	0.333	0.375	1
SLC38A2	0.000795757084677183	0.257444908803824	0.792	0.642	1
TPM1	0.00111926050717266	0.281940449542088	0.593	0.425	1
KLF3	0.00126222149436631	0.264745902279844	0.531	0.492	1
SFRP4	0.00132423845321591	-0.547538520192083	0.436	0.342	1
PHLDA2	0.00133547468695409	-0.263755310548673	0.35	0.45	1
C10orf10	0.00138476520416228	-0.411625746028346	0.118	0.217	1
ARC	0.00157158922829842	0.436693271708351	0.354	0.242	1
DPT	0.00210290136892492	-0.317752413175212	0.548	0.633	1
ATP1B3	0.0021142398504854	0.252850151353782	0.742	0.667	1
FOS	0.00226560949043222	0.333315027238626	0.932	0.6	1
TFPI2	0.00253894632130644	-0.467655532762658	0.462	0.592	1
ACKR3	0.00292280231975261	0.29339709410002	0.506	0.308	1
SPRY1	0.00307523766396011	0.301087954676482	0.486	0.4	1
CRIP1	0.00508015943212083	-0.255465694442065	0.751	0.617	1
UGDH	0.00639541326619214	0.256302537773011	0.858	0.758	1
PIM1	0.00683739477263697	-0.254721706790198	0.623	0.767	1
PDK4	0.00834835298830417	-0.402344462243025	0.315	0.425	1
CLEC3B	0.00888403388734333	0.385754652846031	0.369	0.217	1
SGK1	0.0106294794037373	0.28095448668231	0.542	0.367	1
STEAP4	0.0114578320619972	0.270164226160842	0.164	0.058	1
THBD	0.0248474284068007	0.289804727011293	0.213	0.117	1
TM4SF1	0.0490557598107676	-0.445200092293608	0.204	0.275	1
HSPA1A	0.0557203107146601	-0.268484907410901	0.837	0.733	1
CCL11	0.140477063273583	-0.373404533208148	0.051	0.167	1
PTX3	0.243452926354333	-0.256592803711715	0.416	0.483	1
HSPA6	0.267902359756804	0.31755128779595	0.116	0.075	1
