## Supplementary material for "Single-cell RNA-sequencing reveals profibrotic roles of distinct epithelial and mesenchymal lineages in pulmonary fibrosis": Proliferating_Epithelial_Cells_ipf_vs_non_.csv

	p_val	avg_logFC	pct.1	pct.2	p_val_adj
SFTPB	0	-0.498579957582588	0.838	0.84	0
TACC2	1.22056210036338e-29	-0.937334714179892	0.306	0.672	3.21947665212849e-25
FADS1	2.82281455294703e-24	-0.817709903201708	0.275	0.655	7.44573794630838e-20
FASN	4.18845512726683e-24	-1.05171629442318	0.374	0.655	1.10478880891917e-19
LDLR	4.51733941517641e-23	-0.745090554485583	0.324	0.731	1.19153861754108e-18
NFKBIA	2.06158240230648e-22	-0.908013864063572	0.599	0.832	5.43783590256381e-18
CEBPD	1.65908578380742e-21	-0.80917924792909	0.608	0.849	4.37617057194883e-17
SEPW1	8.96690536117132e-21	0.685197866798362	0.982	0.815	2.36520062711616e-16
AKAP13	1.20676574310846e-19	-0.748717031714756	0.374	0.723	3.18308600059719e-15
ZNF385B	1.68211496093817e-19	-0.599552736661207	0.108	0.546	4.43691463246662e-15
SOD3	1.34689559903464e-18	-0.899289890194131	0.419	0.647	3.55270652157367e-14
SLC39A8	6.14090623596935e-18	-0.73821679708089	0.288	0.613	1.61978683786164e-13
INSIG1	2.63868926447773e-16	-0.661775101580948	0.261	0.597	6.96007067291291e-12
ALOX15B	3.94530898692018e-16	-0.60873880297561	0.153	0.529	1.04065415147994e-11
SDR16C5	5.09400793658816e-16	-0.620555385764493	0.374	0.613	1.34364647343386e-11
MIF	5.64693284908489e-16	0.477762017640726	1	0.941	1.48949147760312e-11
SCD	7.46220830940937e-15	-0.896500262558778	0.32	0.605	1.96830668577291e-10
PEBP4	1.10071523667502e-14	-0.791929559519356	0.288	0.597	2.90335657977769e-10
TMEM245	1.63559800866632e-14	-0.503752688948129	0.324	0.588	4.31421686745915e-10
PEG10	1.75669122290762e-14	-1.11624280083757	0.428	0.655	4.63362443866342e-10
DESI2	3.52246048300358e-14	-0.489595965952751	0.396	0.655	9.29119401601855e-10
CACNA2D2	5.01086587725838e-14	-0.563834654059128	0.185	0.487	1.32171609244444e-09
DUOXA1	5.41962779872904e-14	-0.472981030281376	0.212	0.538	1.42953522447076e-09
RPS6KA2	7.14700287840246e-14	-0.458745914459504	0.239	0.538	1.88516494923622e-09
MACROD2	1.53026818987185e-13	-0.530100719703638	0.14	0.504	4.03638840442497e-09
TMEM97	1.6031072696567e-13	-0.589362524012471	0.396	0.622	4.22851604517348e-09
RHOBTB2	1.76002280616581e-13	-0.464252982957176	0.252	0.546	4.64241215582357e-09
RBM3	2.70378676682008e-13	-0.474384539283696	0.703	0.84	7.13177835484133e-09
PIP5K1B	2.82486383098592e-13	-0.458798655684695	0.059	0.361	7.45114332699155e-09
MFSD2A	2.95806961706081e-13	-0.57601294399175	0.158	0.521	7.8025002289213e-09
S100A11	4.81019271284684e-13	0.625462353733009	0.995	0.891	1.26878453186761e-08
TTN	5.91546680397049e-13	-0.527042988379906	0.095	0.395	1.5603226788833e-08
FMO5	9.86882608461204e-13	-0.437074321818132	0.077	0.378	2.60310025633812e-08
CRTAC1	1.23867155525213e-12	-0.422433249533978	0.09	0.42	3.26724396128855e-08
SERF2	1.2460362609522e-12	0.361645853641777	1	1	3.28666984551363e-08
PMM1	2.17257098730253e-12	-0.440601218029786	0.333	0.605	5.73059049320788e-08
PPP1R10	2.46679599478678e-12	-0.417375871604837	0.158	0.487	6.50666779544908e-08
TMEM238	3.03183146655863e-12	-0.435274022383165	0.275	0.597	7.99706185934171e-08
ADGRF5	3.4624751003135e-12	-0.550628648856078	0.545	0.748	9.13297057209693e-08
VEPH1	3.91534068779125e-12	-0.52001320981991	0.279	0.504	1.0327494132187e-07
ACADL	4.23008305831773e-12	-0.348243108111516	0.081	0.403	1.11576900829247e-07
E2F1	6.01736110150943e-12	-0.480702764187425	0.311	0.513	1.58719933774514e-07
PGC	6.83298989435872e-12	-1.30169140667013	0.324	0.588	1.802337744435e-07
SUSD2	1.21798231617724e-11	-0.600505493324459	0.392	0.672	3.2126719553807e-07
AGR3	1.4999231472432e-11	0.70812629488642	0.712	0.521	3.95634728548338e-07
PAPSS2	1.53049267980179e-11	-0.37607823678701	0.14	0.479	4.03698054151318e-07
RPL13A	1.67420481800389e-11	0.443177668056069	0.991	0.933	4.41605004844887e-07
DUOX1	1.8497211214045e-11	-0.478839583896482	0.324	0.622	4.87900940192864e-07
PER1	1.93478987861633e-11	-0.402150981924324	0.252	0.563	5.1033952628263e-07
PLA2G1B	2.02512626196904e-11	-0.678317974170725	0.171	0.521	5.34167554119574e-07
ACAT2	2.14750862304586e-11	-0.427386925144742	0.338	0.613	5.66448349500806e-07
BLVRB	2.42112274108688e-11	-0.439436999348121	0.613	0.748	6.38619545416486e-07
JAK1	2.97024950286544e-11	-0.432648588275404	0.419	0.655	7.83462711370818e-07
FADS2	3.29967058652495e-11	-0.432864082296279	0.248	0.496	8.70354110607686e-07
NRGN	3.6805507422741e-11	-0.544273085885975	0.32	0.538	9.70818869289639e-07
SPAG9	4.07776926763030e-11	-0.425333745898997	0.324	0.588	1.07559319972285e-06
CLDN18	5.23099440149892e-11	-0.774156368531911	0.261	0.571	1.37977939328337e-06
FGGY	5.55904908613294e-11	-0.486615337814613	0.347	0.597	1.46631037744929e-06
SLC27A3	6.22006495391144e-11	-0.362398570642398	0.104	0.387	1.64066653289322e-06
LSS	6.64450814439027e-11	-0.335871816308969	0.099	0.378	1.75262191324582e-06
CXCL2	1.22365516455827e-10	-1.07572265037045	0.333	0.605	3.22763522755535e-06
CRIP1	1.50560476299115e-10	0.723012384136083	0.928	0.504	3.97133368334177e-06
CEACAM6	1.92731271177959e-10	0.923343505198452	0.676	0.437	5.08367273986103e-06
TFCP2L1	2.01198735925807e-10	-0.360030651785705	0.153	0.42	5.307019057515e-06
WFDC2	2.16677204666587e-10	0.824726645370079	0.928	0.756	5.71529462749056e-06
COLEC12	2.58212607982946e-10	-0.34276364234689	0.068	0.353	6.81087396076617e-06
RPL17	2.76959603348566e-10	0.548362950386919	0.946	0.807	7.30536345752512e-06
MLPH	2.86890110284479e-10	-0.452928371729987	0.387	0.63	7.56730043897371e-06
CSF3R	3.00495431080618e-10	-0.371100508192713	0.108	0.387	7.92616798561347e-06
C19orf33	3.0339896863746e-10	0.530205451594941	0.86	0.63	8.00275459575027e-06
TGFBR2	3.06125556214205e-10	-0.41424606929919	0.324	0.63	8.07467379626207e-06
SRP14	3.3449786361343e-10	0.367225695104144	0.977	0.874	8.82305014853144e-06
LY6E	3.44277738665837e-10	0.497390725961851	0.896	0.723	9.08101391278878e-06
FHDC1	4.0395841611995e-10	-0.32012345934083	0.144	0.429	1.06552111419959e-05
IDI1	4.9712625100012e-10	-0.462930694427874	0.275	0.521	1.31126991226302e-05
CTSD	5.37606009733324e-10	0.4570166734222	0.811	0.681	1.41804337187359e-05
S100A10	5.79644981434046e-10	0.641998854663012	0.986	0.908	1.52892956752858e-05
CYP51A1	6.0280950631965e-10	-0.421733106915362	0.239	0.513	1.59003063481934e-05
FAM177A1	6.96401496067704e-10	-0.396736114084656	0.559	0.689	1.83689822617778e-05
EGR1	9.84305837204394e-10	-0.686599973558622	0.378	0.706	2.59630350679403e-05
RPL36	1.02193789933873e-09	0.319565978298238	1	0.966	2.69556559708578e-05
HOPX	1.04963577489312e-09	-0.726368097239677	0.779	0.756	2.76862428343558e-05
BMP2	1.23490876753543e-09	-0.338716768441201	0.054	0.277	3.2573188561282e-05
RPL26	1.48761388174575e-09	0.38662872666134	0.995	0.983	3.92387913588076e-05
PPP1R15A	1.68519560976787e-09	-0.451879672676021	0.369	0.647	4.44504045988471e-05
ZNF367	1.85387081350132e-09	-0.32326130871704	0.162	0.462	4.88995504477242e-05
MEGF9	1.8833243931788e-09	-0.375374259285215	0.18	0.454	4.96764475188773e-05
KLF13	2.13344644668497e-09	-0.299878213661064	0.185	0.462	5.62739169242094e-05
PIGA	2.38064995805205e-09	-0.291171637391062	0.095	0.353	6.2794403943539e-05
SEPP1	2.59318976432493e-09	-0.57712388617781	0.55	0.731	6.84005664135987e-05
AGR2	2.85171075786728e-09	0.769019169633799	0.833	0.655	7.52195746602653e-05
JUNB	2.90275932774645e-09	-0.573310763928878	0.55	0.798	7.65660827879681e-05
HPN	3.24049055317886e-09	-0.263834802440789	0.054	0.319	8.54744193211987e-05
RPS26	3.62759886214848e-09	0.405658831471808	0.995	0.966	9.56851751868905e-05
MALL	3.76460946744443e-09	-0.455760432529705	0.595	0.765	9.92991039227818e-05
SMIM22	3.94761316055473e-09	0.422414666421938	0.653	0.353	0.000104126192335952
TSPYL2	4.27143502036214e-09	-0.292779673254175	0.095	0.345	0.000112667641532092
DERA	4.71592906404998e-09	-0.301470389591637	0.23	0.479	0.000124392060922446
TSPAN1	4.99417786332284e-09	0.543754931193595	0.459	0.151	0.000131731429500867
SECISBP2L	5.32290486824270e-09	-0.402882526591929	0.257	0.529	0.000140402261709638
LIMCH1	5.33402715503639e-09	-0.394368022990578	0.347	0.588	0.000140695634268395
FDPS	5.35526001606948e-09	-0.385397545057355	0.581	0.79	0.000141255693443865
ATP1A1	5.70270634949629e-09	-0.362382941857301	0.802	0.899	0.000150420285380664
MCL1	6.17674503212148e-09	-0.432220874218477	0.432	0.647	0.000162924003712268
C12orf49	6.56226904315837e-09	-0.287841819412935	0.167	0.462	0.000173092970551388
BRCA2	7.22817106936311e-09	-0.37655912162436	0.261	0.521	0.000190657468296591
SPTSSA	7.61693309264666e-09	-0.388588598481374	0.631	0.748	0.000200911844184741
RPL39	7.95307308655168e-09	0.393327858640453	1	0.975	0.000209778208803974
ESYT3	1.05302585735502e-08	-0.259078125185783	0.077	0.319	0.000277756630394533
KANK2	1.05420554725308e-08	-0.293980874599809	0.162	0.395	0.000278067797198944
ANK3	1.15189369146446e-08	-0.332147417217987	0.185	0.429	0.000303834998997582
PFKFB2	1.23765001283423e-08	-0.302107636705761	0.122	0.345	0.000326454943885286
TAGLN2	1.2503978606557e-08	0.402439631305105	0.982	0.924	0.000329817443705153
SQLE	1.26218689200566e-08	-0.434717650945602	0.261	0.504	0.000332927036504332
IMPA2	1.34687630735009e-08	-0.335871816308969	0.374	0.647	0.000355265563589734
SESTD1	1.42985628789943e-08	-0.300780496497699	0.158	0.412	0.000377153193059232
RPS15	1.44204574991337e-08	0.268639291534345	1	0.992	0.000380368407454651
PHF1	1.45512140344936e-08	-0.261660028946226	0.113	0.378	0.000383817372587839
P3H2	1.78937180524082e-08	-0.321723670342942	0.131	0.412	0.000471982601068371
PNRC1	1.84563954356656e-08	-0.369179014326738	0.455	0.681	0.000486824342406551
LL22NC03-N95F10.1	1.87174717206213e-08	-0.396418316177003	0.068	0.361	0.000493710751574827
SNX25	1.88786683058045e-08	-0.318999255107842	0.126	0.403	0.000497962633902206
HSBP1	2.12199736687984e-08	0.366526124023127	0.86	0.681	0.000559719245461896
HSD17B6	2.14112580537954e-08	-0.354992857755747	0.122	0.387	0.000564764753684961
NCAPH2	2.2442348475727e-08	-0.298405198468792	0.225	0.496	0.000591961825744252
FKBP5	2.36723854334882e-08	-0.338413113737642	0.144	0.403	0.000624406510579118
ZNF503	2.43183298714972e-08	-0.275247194492534	0.113	0.42	0.000641444587020481
MMP7	2.87148465062782e-08	1.23489695496598	0.635	0.202	0.000757411506296101
CNTROB	3.00646015741596e-08	-0.264073893894409	0.135	0.403	0.000793013995721609
TRIB1	3.39242780547031e-08	-0.328754348540105	0.216	0.471	0.000894820682248904
CYP1B1	3.39710411640587e-08	-0.329101309741758	0.095	0.311	0.000896054152784376
F3	3.51111731310929e-08	-0.500951566668418	0.405	0.622	0.000926127413678836
SERPINF1	4.32935712041476e-08	0.514117835743946	0.477	0.134	0.0011419545276518
CSRNP1	4.62690776983512e-08	-0.285486755469721	0.113	0.361	0.00122043946244941
MSMO1	4.92921072369347e-08	-0.454804409512339	0.284	0.521	0.00130017791258863
C4orf48	4.98562954603738e-08	0.390501011879296	0.468	0.185	0.00131505950535828
SPRY4	5.79037568531754e-08	-0.253472284541902	0.063	0.261	0.00152732739451621
SLC2A4RG	5.96367882650639e-08	-0.287752567964771	0.306	0.546	0.00157303956406759
HMGCS1	6.23871880045969e-08	-0.529207874224753	0.207	0.504	0.00164558685799725
NPR1	6.26323775603796e-08	-0.252874896738001	0.018	0.269	0.00165205422291013
RPL12	6.70302748270998e-08	0.334628865581755	1	0.983	0.00176805755911441
CEBPA	6.98370761726525e-08	-0.267457146630552	0.113	0.319	0.00184209255820606
CD24	7.0105214160942e-08	0.518829062962688	0.392	0.176	0.00184916523392317
HHIP-AS1	7.03941813692576e-08	-0.297510948436523	0.099	0.319	0.00185678732197691
BTG1	7.15157238840395e-08	-0.37856122500402	0.532	0.773	0.00188637024888931
CTSE	7.36077312194646e-08	0.692959475256719	0.527	0.244	0.00194155112637582
MALAT1	7.38218936285939e-08	-0.627485853823119	0.968	1	0.00194720008824142
CTSH	7.60563528379721e-08	-0.58316209429015	0.811	0.866	0.00200613841880719
BTG3	7.83124157470907e-08	-0.343776995816082	0.667	0.79	0.00206564659016101
ATP5G2	7.87893368267586e-08	0.29199307216056	0.977	0.95	0.00207822633747941
RAD23A	8.09663781778953e-08	-0.333374936110382	0.486	0.765	0.00213565015719834
ID4	8.26435005870209e-08	-0.380172075205549	0.216	0.437	0.00217988761498385
HSPB8	8.50675437707733e-08	-0.28312125092344	0.122	0.353	0.00224382660204169
NR4A1	9.2382877705052e-08	-0.564445776506341	0.41	0.697	0.00243678316522616
ATP5E	9.50419578973608e-08	0.282725207699158	0.991	0.933	0.00250692172345869
SUZ12	9.66628576420636e-08	-0.298374118437709	0.342	0.588	0.00254967619602471
MT-ND3	9.91778508898524e-08	0.451699673629732	0.964	0.992	0.00261601417292164
COX6B1	1.05348825389028e-07	0.313767545423102	0.937	0.849	0.00277878596728639
COX5B	1.06253045272019e-07	0.313600300748315	0.937	0.866	0.00280263657514006
TFPI	1.12454845275545e-07	-0.530191671169725	0.315	0.555	0.00296622145383305
ZFP36	1.1620618813524e-07	-0.554656124031205	0.649	0.866	0.00306517062444322
DHCR7	1.19005651501927e-07	-0.287081652139537	0.185	0.378	0.00313901206966633
RPS24	1.31564446611547e-07	0.304540931930972	1	0.983	0.00347027540827279
CFLAR	1.46934173432732e-07	-0.341702736619762	0.401	0.597	0.00387568269263518
NFKBIZ	1.47723993636415e-07	-0.357850723027744	0.266	0.471	0.00389651578014773
PPDPF	1.47869107574604e-07	0.296454319513537	1	0.975	0.00390034345049533
SDC4	1.48292888761215e-07	-0.380267185252268	0.667	0.765	0.00391152152685457
SPTBN1	1.57091254672472e-07	-0.429397874319793	0.464	0.756	0.00414359602449578
HPCAL1	1.68510054794764e-07	-0.314669608658366	0.225	0.454	0.00444478971532148
ARPC2	1.88730033337026e-07	-0.341988043326405	0.797	0.908	0.00497813208933073
RPL10A	2.03442338124863e-07	0.300723194746055	1	0.975	0.00536619855271951
FEN1	2.2571322505048e-07	-0.335871816308969	0.311	0.58	0.00595363773715651
UBC	2.3025015084883e-07	-0.367301178839262	0.95	0.975	0.00607330822893958
SLCO4C1	2.62059302964477e-07	-0.255829108635433	0.095	0.328	0.00691233823429402
PGP	2.62640518453704e-07	-0.264850546560625	0.239	0.479	0.00692766895525335
TACC1	2.75735474286588e-07	-0.333002373881016	0.41	0.597	0.00727307460525734
CXCL17	3.06204281455286e-07	0.508000133002309	0.887	0.798	0.00807675033194607
HMGN3	3.24240536959391e-07	0.369059110673039	0.955	0.857	0.00855249264337786
AGPAT2	3.24621528652065e-07	-0.352132337180749	0.45	0.605	0.00856254206125552
NME2	3.36976024380411e-07	0.36379174336343	0.946	0.849	0.00888841659508209
SOD2	3.37909844927178e-07	-0.360588843259869	0.36	0.546	0.00891304797964417
MYLK	3.62137766069441e-07	-0.26927702750603	0.045	0.277	0.00955210785561366
MID1IP1	3.95806743599035e-07	-0.356633807757398	0.221	0.412	0.0104401944759117
EIF3A	4.4728946457512e-07	-0.302429929086337	0.468	0.697	0.0117981542070979
HMGCR	4.62500537536858e-07	-0.299549727111566	0.185	0.378	0.0121993766786097
SYNE1	5.06232498937007e-07	-0.397636410563815	0.401	0.555	0.0133528946244614
CREG1	5.1837027671457e-07	-0.277277652042916	0.252	0.479	0.0136730527889002
SSR4	6.2915039874536e-07	0.309998759954041	0.928	0.933	0.0165951000677064
C11orf96	6.41825724526643e-07	-0.317028728507489	0.095	0.294	0.0169294371358393
SMC1A	6.66609239562468e-07	-0.294722006673502	0.401	0.613	0.0175831519119392
SMC3	6.776596507734e-07	-0.308998798057873	0.387	0.664	0.01787462860845
DHFR	6.79377538877954e-07	-0.339338024285455	0.468	0.655	0.0179199413429838
RPS27A	6.92727763807989e-07	0.285914392759122	1	0.992	0.0182720802259633
UQCRB	8.05488917371287e-07	0.282374056077858	0.946	0.832	0.0212463811735025
CD63	8.32748212530644e-07	0.338482864901609	0.955	0.966	0.0219653996019208
ATAD2	9.66295694342657e-07	-0.339610138419576	0.396	0.605	0.0254879815296763
LIG1	9.82264528789964e-07	-0.269622430767768	0.329	0.555	0.0259091914758929
RPS19	1.00248059910525e-06	0.275985398548853	1	1	0.0264424307625991
TPM1	1.01732267341865e-06	0.358390813334842	0.743	0.496	0.0268339201567638
LCN2	1.10414269360218e-06	0.960159132434914	0.595	0.261	0.0291239718291446
TYMS	1.13134218528058e-06	-0.453508834589025	0.734	0.849	0.0298414128211458
S100A6	1.17770565299726e-06	0.34059242251385	1	0.992	0.0310643420091087
UQCRH	1.27012407271992e-06	0.313838281897472	0.91	0.798	0.0335020626661333
MT-CO3	1.30610708287613e-06	0.410555573296037	0.964	1	0.0344511865250238
POLR2C	1.38044573603289e-06	-0.252338703695664	0.275	0.454	0.0364120171793394
HSPA6	1.41498019134893e-06	0.483090571604624	0.189	0.025	0.0373229325072107
KLF6	1.7113961567294e-06	-0.510168784372799	0.667	0.765	0.0451414964260515
NPNT	1.71254969574118e-06	-0.295556279130509	0.338	0.588	0.0451719233245651
VAMP8	1.75389055129741e-06	0.308756902297589	0.883	0.714	0.0462623710715717
SLPI	1.84130813545085e-06	-0.642529790219756	0.932	0.882	0.0485681846887872
CP	1.84999175478475e-06	0.413023008987907	0.279	0.067	0.0487972325159574
PCBP1	1.87467517019742e-06	-0.288540441603197	0.721	0.882	0.0494483069642973
PLA2G4F	1.9122059855033e-06	-0.259885909331047	0.081	0.286	0.0504382572796205
STARD7	2.05128533064733e-06	-0.256525487493658	0.347	0.563	0.0541067531664845
MYL6	2.0943878834107e-06	0.260098259580343	1	0.992	0.0552436692007241
SCGB3A1	2.26931212554738e-06	1.20821632338058	0.82	0.504	0.0598576459355634
SCGB3A2	2.75733363010756e-06	1.1595805886063	0.757	0.588	0.0727301891613471
RPS27L	2.91147926771882e-06	0.363099492536965	0.838	0.681	0.0767960886446192
DLC1	3.08183781927188e-06	-0.363728770811935	0.324	0.605	0.0812896361589343
DCXR	3.18669148146428e-06	-0.321025308191975	0.649	0.689	0.0840553612065832
PRKCZ	3.60490195553438e-06	-0.256977873839306	0.239	0.479	0.0950864988811304
ANXA2	3.65515834110456e-06	0.438806129258389	0.973	0.807	0.0964121115633151
PLA2G16	3.70681491207491e-06	-0.293671461818593	0.45	0.597	0.0977746569357999
CYBA	3.79825835628182e-06	0.395684812365848	0.77	0.429	0.100186660663646
CITED2	3.87291773698608e-06	-0.422025927922481	0.396	0.555	0.102155951148482
RFC3	3.90959930386259e-06	-0.257031754601193	0.207	0.412	0.103123500837984
PDLIM3	4.30840509027891e-06	-0.259392586793821	0.104	0.277	0.113642801066287
MCM3	4.34844775966326e-06	-0.334048661747454	0.387	0.597	0.114699006556638
ASF1B	4.93510403007327e-06	-0.30673068140147	0.464	0.655	0.130173239001243
UTRN	5.09759673732142e-06	-0.323601723717155	0.338	0.504	0.134459309140327
TMEM87A	5.31560904066615e-06	-0.269824455051774	0.374	0.63	0.140209819665651
DUSP1	5.49743502263657e-06	-0.486928115121479	0.748	0.933	0.145005843592085
RPS17	5.51954154041177e-06	0.262298804354023	0.977	0.882	0.145588947211441
SOCS3	7.43135337612511e-06	-0.413833357778681	0.203	0.378	0.196016808002052
FAM111B	7.50682589356116e-06	-0.364152589423916	0.329	0.521	0.198007546594463
ABCA3	8.10886421379668e-06	-0.452061733897004	0.23	0.571	0.213887511367315
MT-ND4	8.16096514082598e-06	0.366979895640154	0.959	0.992	0.215261777519567
MKNK2	8.54008057146246e-06	-0.257309493805867	0.27	0.496	0.225261705233465
PLPP2	9.20638134712091e-06	0.338583231238824	0.468	0.202	0.242836720793008
NR1D1	9.29616990202687e-06	-0.307587102470387	0.081	0.294	0.245205073505763
TMEM45A	9.6065275082296e-06	0.4884814202395	0.324	0.092	0.253391376084572
NUDT16	1.00651228588349e-05	-0.260200266002713	0.194	0.403	0.265487745647488
MCM7	1.06429231197207e-05	-0.322505454805706	0.568	0.731	0.280728383128874
JUN	1.12863092969419e-05	-0.465787137074002	0.752	0.916	0.297698980325436
SKP1	1.21290612465248e-05	0.278711367758901	0.914	0.84	0.319928248499585
ATP5J2	1.25825327324552e-05	0.25604708587806	0.887	0.815	0.331889465883972
TMSB10	1.30262839512279e-05	0.34392508996685	0.995	0.983	0.343594291781539
ATPIF1	1.36550469337461e-05	0.271525817081768	0.883	0.782	0.360179172971421
ACSL3	1.38091736308015e-05	-0.277602908184993	0.351	0.487	0.364244572859652
ALPL	1.47824727317242e-05	-0.421841797734553	0.369	0.639	0.389917283244689
RP11-259K15.2	1.5474841552018e-05	-0.292069193650576	0.185	0.387	0.40817989561758
CLU	1.54813350794516e-05	0.552593493872111	0.536	0.269	0.408351175390694
CASC5	1.65939904292563e-05	-0.30015373370689	0.279	0.429	0.437699685552494
PNP	1.70795962353614e-05	-0.289237599794605	0.176	0.387	0.450508509900128
KCNQ1OT1	1.75008420065425e-05	-0.257980109679887	0.131	0.294	0.461619709606571
FMO2	1.76299348526508e-05	0.484757796996073	0.414	0.168	0.46502479160837
SPC25	1.84428502160566e-05	-0.259331739186635	0.221	0.42	0.486467060148924
CRIP2	1.85788120059826e-05	0.400576036135637	0.775	0.328	0.490053324281802
TIPARP	1.87900301005105e-05	-0.252172797432322	0.198	0.353	0.495624623961167
RPL34	1.93588026909823e-05	0.255319812081621	1	0.983	0.510627138580039
SLC3A2	1.94741504478146e-05	-0.268732513471341	0.275	0.504	0.513669666362006
VCL	2.01210097664442e-05	-0.267344169301216	0.302	0.454	0.530731874609498
TMEM59	2.05717943268516e-05	0.278742090826294	0.887	0.79	0.542622218959365
PTPN1	2.17936035889212e-05	-0.285187114155755	0.297	0.504	0.574849881864974
SLC6A14	2.25265775028376e-05	-0.308895228610767	0.144	0.277	0.594183534792347
PKM	2.64360354396586e-05	0.260390310779594	0.928	0.933	0.697303306791876
IGFBP2	3.00307203319653e-05	0.543954226413886	0.541	0.227	0.792120310196249
FLRT3	3.02124747234655e-05	-0.347300512132592	0.297	0.412	0.796914445780849
SFTPD	3.05183318445924e-05	-0.675353384120892	0.414	0.697	0.804982039064814
FKBP2	3.10125524818462e-05	0.277365063065551	0.748	0.58	0.818018096813656
C14orf1	3.51063619341337e-05	-0.252446155476781	0.374	0.504	0.926000508736644
PKMYT1	3.73993795766856e-05	-0.2578291093021	0.347	0.563	0.986483435094237
MYC	3.89293278870433e-05	-0.256703616780365	0.117	0.261	1
LGALS3BP	3.92397458837226e-05	0.312704228627274	0.694	0.555	1
MVD	3.96730591311623e-05	-0.25503229584427	0.207	0.361	1
NUP58	4.06049994084663e-05	-0.250349642870807	0.284	0.462	1
IER2	4.09672003064507e-05	-0.371329128145699	0.468	0.731	1
ECHDC1	4.36419456221876e-05	-0.251679725088621	0.333	0.496	1
UQCR10	4.40315365286524e-05	0.260869880135511	0.964	0.866	1
TACSTD2	4.47034334709447e-05	0.4667824906035	0.721	0.63	1
DIAPH3	4.51668460789478e-05	-0.308365170519136	0.333	0.563	1
CCND3	5.12631337030639e-05	-0.273029898683887	0.234	0.479	1
CA2	5.22613001250873e-05	-0.353589841040156	0.203	0.496	1
LAMP3	5.30227772083335e-05	-0.524244124633078	0.333	0.597	1
RPL22L1	5.30827617453114e-05	0.351825759483412	0.622	0.471	1
TK1	5.44891364054781e-05	-0.318172239209568	0.716	0.756	1
MCM4	5.65321856325891e-05	-0.288243767319714	0.351	0.538	1
SIVA1	6.47093156681285e-05	-0.274486366239975	0.833	0.882	1
HSP90AA1	6.89174946027447e-05	0.264298907792871	0.991	0.975	1
ANP32E	7.12737147367429e-05	-0.256473023660901	0.392	0.563	1
PRKDC	7.53997044768884e-05	-0.285165942741398	0.5	0.697	1
SYNGR2	7.82793818273003e-05	0.297094148482361	0.64	0.563	1
BRI3	8.53547360600402e-05	-0.302349124270325	0.523	0.723	1
RPL41	8.69334623180087e-05	0.267441120178642	0.991	0.958	1
SFTA2	8.81504066368733e-05	-0.484918584218051	0.743	0.714	1
HNRNPU	8.97592681429026e-05	-0.253472284541902	0.595	0.765	1
PPIB	9.04135305178771e-05	0.255221787469677	0.928	0.941	1
NPC2	9.18227909175115e-05	0.409914154081703	0.968	0.966	1
GSTP1	0.000100151491560847	0.263684269819735	0.995	0.983	1
MZT2B	0.000103198063152916	-0.25526778389434	0.757	0.807	1
TSPO	0.000106153481843605	0.280902385466402	0.725	0.529	1
SERPIND1	0.0001212699499105	0.269518553011398	0.144	0.025	1
HIST1H2AG	0.000125363182998683	-0.304079228508108	0.081	0.168	1
HSPA8	0.000125404390023139	-0.297495558256996	0.815	0.866	1
PRDX1	0.000131524996076693	0.292736843113405	0.928	0.866	1
MSN	0.000141536310792157	-0.280729063280163	0.41	0.597	1
PA2G4	0.000155116221467739	-0.259066405085224	0.644	0.782	1
MUC5B	0.000161025110034756	0.495838368399105	0.131	0.025	1
ADRB2	0.000163239769206785	-0.270333179690105	0.216	0.378	1
EDN2	0.000175923934974239	0.38511016324442	0.122	0.025	1
AGER	0.00018056014777372	-0.335871816308969	0.207	0.395	1
SPTAN1	0.00018401215910785	-0.250275467148487	0.32	0.479	1
FABP5	0.000186247039315679	-0.452314393472817	0.721	0.807	1
LMO3	0.000186671318331098	-0.27601142838529	0.55	0.647	1
CD9	0.000190498113610588	0.298617640601659	0.932	0.966	1
SAA1	0.000207773550753225	1.04669940630809	0.216	0.126	1
AKR1C1	0.00021298570392319	0.292736843113405	0.351	0.193	1
TMSB4X	0.000225034934825929	0.267598326926996	1	1	1
MDK	0.000228729439214644	0.38804702291773	0.707	0.429	1
CYSTM1	0.000232808037578487	0.255619180156903	0.716	0.639	1
NEAT1	0.000276507131405392	-0.390608426452222	0.905	0.983	1
SQSTM1	0.00033608098424974	-0.272992402105445	0.766	0.807	1
DYNLL1	0.000337479933491896	0.305664961885503	0.883	0.706	1
FOS	0.000422666122918543	-0.441568409940048	0.703	0.866	1
MBIP	0.000426390690094764	-0.265068989576778	0.446	0.58	1
CALM2	0.000462820995513645	0.256022998489012	0.986	0.966	1
TUBB	0.00049831318407363	-0.314739892605541	0.847	0.975	1
PCNA	0.000549743349566827	-0.302506122465169	0.59	0.748	1
CXCL3	0.000580505381164068	-0.291776496443745	0.077	0.235	1
CDKN3	0.000583333305075041	-0.273518585591916	0.414	0.588	1
NEDD9	0.000590839354417549	-0.268213167835154	0.509	0.63	1
DDIT4	0.000595941893192516	0.467623421419842	0.5	0.261	1
DRAM1	0.000699778610262781	-0.262767557980354	0.396	0.571	1
SGK1	0.000754063821859298	-0.325363838710554	0.189	0.252	1
KRT8	0.000767544234795269	0.314249564881511	0.901	0.815	1
RARRES1	0.000773842512837086	0.263274810383089	0.113	0.042	1
MUC4	0.000832454050100566	0.286179442567246	0.333	0.151	1
IFITM3	0.000873502045706571	0.301196937016168	0.982	0.916	1
SYT8	0.000911859745627568	0.3735889397425	0.284	0.092	1
MKI67	0.000937282189709972	-0.315361669624759	0.559	0.647	1
TIMP1	0.00100120478776291	0.373275705597417	0.793	0.395	1
VIM	0.00100688612995481	-0.660241789139326	0.676	0.471	1
TNFRSF12A	0.00106744651015731	-0.276682944918639	0.432	0.605	1
FOLR1	0.00122361093159288	0.311812990174219	0.784	0.706	1
SLBP	0.00128030140298261	-0.254790147503014	0.495	0.597	1
CAPS	0.00133288040196419	0.253157856832747	0.207	0.067	1
MT-CO1	0.00134715252151236	0.279267700511118	0.964	0.992	1
TFF3	0.00139382194486077	0.515631916354526	0.261	0.092	1
HSPB1	0.00153050251759557	0.298779157569368	0.955	0.84	1
AK1	0.0015732648051126	-0.281661584670198	0.545	0.706	1
SOX4	0.00164109770583233	0.298381260733082	0.572	0.311	1
TXNIP	0.00167687429307494	-0.314955078257793	0.473	0.605	1
GADD45B	0.00169939055015194	-0.302788781344895	0.338	0.521	1
CHCHD10	0.00201446847121001	0.250688606869905	0.563	0.387	1
MSLN	0.00229362263414181	0.403005082267302	0.356	0.21	1
TXN	0.00237306118095752	0.26218639891498	0.959	0.941	1
ESAM	0.00277671611988601	-0.254646376386383	0.126	0.345	1
SLC34A2	0.00280651734086775	-0.371703267437507	0.761	0.756	1
LRRK2	0.00292640508414678	-0.387801344215675	0.266	0.538	1
IGFBP3	0.00296351420806985	0.359098518812491	0.171	0.05	1
IGFBP6	0.0031578997024798	0.483205084475178	0.23	0.143	1
ATF3	0.00330618471104757	-0.28659253498623	0.356	0.58	1
SFN	0.00342216058249415	-0.302445523749843	0.784	0.765	1
IFITM1	0.00343332105079716	0.337857278393874	0.815	0.496	1
LPCAT1	0.00346639603960312	-0.345133664047502	0.5	0.655	1
GSN	0.00360842178353105	0.263749306240153	0.779	0.479	1
C4BPA	0.00462839913836621	-0.31570045744519	0.32	0.605	1
BPIFB1	0.00507594164231165	1.03594168815651	0.347	0.084	1
SERPINA1	0.00550989965924147	0.391269367274202	0.761	0.739	1
DMBT1	0.00582296045016236	0.306478470965701	0.261	0.168	1
SFTPC	0.0067057916426228	-0.727750460799844	0.658	0.79	1
MGP	0.00687748221032232	0.682379161439528	0.383	0.193	1
KRT19	0.00691633170797417	0.36716549082638	0.869	0.815	1
CDKN1A	0.00713639109138744	-0.29831246742353	0.432	0.429	1
LGALS7	0.00750803663349942	0.508959951583041	0.149	0.042	1
H1F0	0.00847935375773215	0.256696906630208	0.523	0.479	1
HMGB3	0.00871182913904596	0.252522936176497	0.649	0.571	1
HSPA1B	0.0113543155923484	-0.281312832058535	0.437	0.462	1
CTGF	0.0128601728523141	-0.266878944822018	0.279	0.303	1
SCGB1A1	0.0140110161055967	0.811553596268669	0.739	0.185	1
RRM2	0.0163321856603059	-0.259819453109059	0.509	0.571	1
EMP1	0.0166636893588118	-0.320367629773004	0.216	0.218	1
CXCL8	0.0174336122965446	-0.522521663529182	0.149	0.151	1
ID1	0.0184346420979526	-0.258615310552579	0.613	0.697	1
CCL2	0.0187538909247431	-0.462714220782695	0.153	0.227	1
AQP3	0.0188285750972557	0.315592907896475	0.757	0.597	1
SAA2	0.0192214021143185	0.40005348626378	0.135	0.05	1
HIST1H4C	0.0197493854427725	-0.363289730070375	0.694	0.807	1
AQP5	0.02601644769057	0.257570726189269	0.383	0.202	1
MT1X	0.0275128449605549	0.279218316358385	0.577	0.395	1
FOSB	0.0282165214669821	-0.258094115266285	0.383	0.597	1
KRT15	0.0396493894672433	0.318404589861983	0.284	0.261	1
ENG	0.0415189234151915	-0.307915739042379	0.077	0.109	1
S100A2	0.0589415566146156	0.631937594387822	0.518	0.227	1
SFTPA2	0.0617875789919831	-0.420123583262503	0.658	0.739	1
VWF	0.0786462476204051	-0.307386918300283	0.072	0.101	1
C15orf48	0.0815643731173672	0.305159363111962	0.162	0.084	1
GNG11	0.0849539368173609	-0.396556768130551	0.104	0.143	1
CXCL1	0.0903359667645269	-0.496214466384148	0.225	0.185	1
SERPINB3	0.137072822819065	0.438410132751621	0.122	0.059	1
NAPSA	0.152303956963626	-0.265045763740356	0.662	0.714	1
LGALS7B	0.211848862806848	0.287846857819213	0.216	0.076	1
SPARC	0.225268886134992	-0.292854431225278	0.158	0.126	1
SERPINE1	0.232120251062621	-0.279102886407732	0.068	0.109	1
KRT5	0.279044559511021	0.3252840946799	0.212	0.109	1
SPARCL1	0.327468289500038	-0.262148770446616	0.086	0.101	1
