## Supplementary material for "Single-cell RNA-sequencing reveals profibrotic roles of distinct epithelial and mesenchymal lineages in pulmonary fibrosis": Proliferating_Macrophages_ipf_vs_non_.csv

	p_val	avg_logFC	pct.1	pct.2	p_val_adj
HSPB1	6.48800796736611e-77	0.714370817011572	0.92	0.868	1.71134186155216e-72
HSPE1	1.00842890021024e-70	0.630900650326561	0.883	0.737	2.65993291008455e-66
HLA-B	2.19564855049906e-70	-0.543489620503568	0.998	0.996	5.79146218165138e-66
HSPA6	3.00242662889331e-62	1.00856464530082	0.357	0.071	7.91950071903189e-58
DNAJB1	4.64856516770791e-61	0.951925329135023	0.661	0.352	1.22615203428631e-56
ZFAND2A	1.83622189688235e-52	0.540793420731707	0.418	0.131	4.84340249740658e-48
HSPA1A	2.63012085730599e-50	0.989238457070533	0.781	0.509	6.93746978531601e-46
RPS26	8.49530498549298e-49	0.392360079442338	0.999	0.984	2.24080659602348e-44
FPR1	7.01471559794143e-45	-0.474008325514593	0.344	0.608	1.85027153326901e-40
BAG3	5.1597726264247e-36	0.440013088601066	0.343	0.085	1.36099322567204e-31
DNAJA4	8.81797648883223e-32	0.338986093633254	0.304	0.068	2.32591765845928e-27
CARD16	8.55074131014312e-31	0.334088014165183	0.724	0.593	2.25542903537645e-26
AKR1C3	8.71702049280238e-31	-0.480808561062126	0.258	0.431	2.29928849538648e-26
VIM	1.15697451032264e-30	-0.334099566794565	1	0.997	3.05175166587804e-26
HSP90AA1	1.05792325626326e-29	0.390564495422411	0.993	0.98	2.7904841730456e-25
HSPH1	1.09318108441296e-29	0.484357049595739	0.636	0.341	2.88348374635606e-25
FPR2	1.83068023278813e-29	-0.379787361309586	0.236	0.425	4.82878525002525e-25
RPL39	1.70147904321339e-27	0.279794799432434	0.993	0.991	4.48799127228395e-23
BCL2A1	3.90277014789384e-26	0.394809128451378	0.782	0.621	1.02943368190996e-21
POLR2L	4.37385417975944e-26	0.289100311237225	0.812	0.669	1.15369151699515e-21
HSPA1B	1.44137991521698e-25	0.641459498248503	0.656	0.287	3.80192780236783e-21
UBASH3B	2.00404861017635e-25	-0.287102286574032	0.287	0.495	5.28607901906216e-21
LY86	3.17044792940428e-25	0.297995947640053	0.694	0.496	8.36269050338967e-21
LMNA	9.29526024505445e-24	-0.388966150317257	0.775	0.881	2.45181079483801e-19
PDLIM1	1.26594716135147e-23	-0.363336553614318	0.525	0.665	3.33918882749678e-19
IER5	6.01730713864554e-23	0.342316830627188	0.539	0.379	1.58718510396053e-18
GLUL	6.31621381565881e-23	-0.312532458711555	0.931	0.96	1.66602771815632e-18
HLA-A	7.35639113822357e-23	-0.301135413389243	0.985	0.988	1.94039529052923e-18
ANPEP	8.18877671981013e-23	-0.313056578919839	0.221	0.48	2.15995363538432e-18
AKR1C2	1.87561986278933e-21	-0.450813008512879	0.134	0.247	4.94732251207942e-17
ACSL1	2.214197642209e-21	-0.268610837049916	0.309	0.524	5.84038912085468e-17
NDUFB1	1.21746400082293e-20	0.265929839387877	0.795	0.668	3.21130479497065e-16
BLOC1S1	1.87405361879616e-20	-0.25329202165572	0.284	0.548	4.94319123029862e-16
MZT2B	5.29658379180096e-20	-0.26887090622492	0.642	0.784	1.39707990676334e-15
CTSZ	3.28896050922958e-19	-0.321031763513439	0.909	0.913	8.67529113519486e-15
INHBA	4.45120898232725e-19	0.440954229444289	0.569	0.439	1.17409539326846e-14
RPL41	5.05384685539194e-19	0.259008714214967	0.993	0.976	1.33305318504673e-14
FKBP5	8.49115253162259e-19	-0.274510657410599	0.289	0.513	2.23971130326609e-14
HBEGF	1.19630294806903e-18	0.335428806312503	0.51	0.3	3.15548828612169e-14
ALAS1	1.39608112851398e-18	0.260370150139619	0.503	0.367	3.68244319268132e-14
MGST1	8.58055742141464e-18	-0.33177772197596	0.519	0.664	2.26329363104654e-13
S100A13	1.06884803573525e-17	-0.2624114393474	0.301	0.489	2.81930046385887e-13
MIF	1.88176991167467e-17	0.273817142695944	0.952	0.913	4.96354449602428e-13
HSP90AB1	5.3429664054066e-17	0.278881648154428	0.935	0.848	1.4093142487541e-12
MNDA	1.78740561562036e-16	0.263428719687875	0.867	0.829	4.71463979232182e-12
PRSS21	7.71826130953274e-16	0.264321001158087	0.317	0.108	2.03584578561545e-11
MMP19	2.54137504506482e-15	-0.344361393612521	0.364	0.536	6.70338495636747e-11
TUBB	3.01259983361065e-15	-0.272250747439088	0.977	0.992	7.94633458111481e-11
PRDX1	7.93423802148314e-14	0.258074014545739	0.968	0.927	2.09281396292661e-09
MT-ND6	1.73242806532571e-13	-0.308620740767613	0.619	0.725	4.56962550790962e-09
CD69	1.81864052390397e-13	0.365436316979448	0.363	0.147	4.79702810990151e-09
ID3	1.96236541545413e-13	0.279183479347647	0.338	0.232	5.17613125634335e-09
GLDN	5.03420515959374e-12	-0.252290109748095	0.298	0.424	1.32787229494604e-07
LYZ	1.27324228063913e-11	0.33094477528981	0.973	0.96	3.35843116364184e-07
PLD3	1.6666666201506e-11	-0.295677375093322	0.472	0.625	4.39616654397125e-07
VCAN	2.22776539731736e-11	-0.34364277739513	0.321	0.407	5.876176788504e-07
SERPING1	5.7933929940013e-10	-0.306657657525715	0.453	0.555	1.52812327002772e-05
MT1E	1.88244299064061e-09	-0.541434124160012	0.113	0.225	4.96531987641275e-05
PDK4	3.3851167771431e-09	-0.318917589017497	0.391	0.461	8.92892252307035e-05
RGS1	3.56997462354518e-09	0.414974652239925	0.401	0.244	9.41652206452511e-05
TNF	8.80386282006706e-09	0.26021155578608	0.386	0.279	0.000232219489604909
HLA-DRB5	2.52837410409557e-08	0.267735529579864	0.915	0.907	0.000666909237437288
MT1F	5.31755761939866e-08	-0.257425292541513	0.301	0.423	0.00140261217326878
CES1	7.41566035920182e-08	-0.320150592333194	0.319	0.344	0.00195602873294666
RETN	8.58882104893594e-08	0.346858042057727	0.677	0.683	0.00226547332807783
G0S2	1.08930421193305e-07	0.448224058465349	0.143	0.075	0.00287325771981581
MT2A	1.53580709677289e-07	-0.347869971749965	0.827	0.833	0.00405099837915786
SFTPC	1.99745628656316e-07	-0.361485939041443	0.111	0.215	0.00526869044706764
C15orf48	8.26545962435186e-07	0.28099581822883	0.554	0.388	0.0218018028511529
MT1X	3.30291191174907e-05	-0.440579197665894	0.256	0.312	0.871209074962051
S100A8	0.000586973168904734	-0.250210105479229	0.674	0.585	1
CCL18	0.00279751209402265	-0.258955448708652	0.697	0.701	1
CCL24	0.00891109421192635	0.263694944897225	0.199	0.121	1
