## Supplementary material for "Single-cell RNA-sequencing reveals profibrotic roles of distinct epithelial and mesenchymal lineages in pulmonary fibrosis": Proliferating_T_Cells_ipf_vs_non_.csv

	p_val	avg_logFC	pct.1	pct.2	p_val_adj
NFKBIA	1.35341964953132e-21	1.11405252183125	0.939	0.464	3.56991500956878e-17
TNFAIP3	4.55666158674101e-20	0.970781571124777	0.811	0.506	1.20191062673468e-15
HLA-DRB1	9.64024928608404e-20	0.760424250281388	0.917	0.835	2.54280855419039e-15
RGS1	9.14542777715476e-18	0.95788515526713	0.629	0.358	2.41228948478011e-13
GIMAP7	2.94803998639581e-17	-0.609490371908879	0.508	0.83	7.77604507211624e-13
KLF6	4.68979462698313e-17	0.959346820806014	0.932	0.62	1.23702712875934e-12
CORO1A	8.30147259290312e-17	-0.550612432436499	0.947	0.975	2.18967942583005e-12
GIMAP4	1.7027818043927e-16	-0.634179704471829	0.394	0.707	4.49142756544664e-12
HLA-DQA1	2.37205558540927e-16	0.889978202517883	0.614	0.254	6.25677101763403e-12
JUNB	2.64557775424819e-16	0.818313754385044	0.879	0.656	6.97824044238046e-12
LYAR	1.70515997469407e-15	-0.585362873280169	0.326	0.684	4.49770046525056e-11
ZFP36	4.3019977169709e-15	0.756776067770518	0.848	0.743	1.13473793780541e-10
LIMD2	2.08339288873356e-14	-0.550350251657808	0.697	0.885	5.49536542261251e-10
LDHB	5.60284440054548e-14	-0.473383559602376	0.856	0.955	1.47786226753188e-09
HMGN2	6.1859165558977e-14	-0.441855233282592	0.992	0.997	1.63165920994914e-09
NR4A2	1.26635449047462e-13	0.813656658192961	0.538	0.271	3.3402632395249e-09
PCBP2	1.54701697751762e-13	-0.408365924601741	0.841	0.969	4.08056668159822e-09
GZMK	2.63791824785901e-13	-0.897495237291799	0.098	0.475	6.95803696237772e-09
RPL23A	5.08097568940307e-13	-0.364457265077222	0.97	0.997	1.34020895759385e-08
LINC-PINT	5.97857301321871e-13	0.40822986784497	0.538	0.226	1.5769682036967e-08
ARHGDIB	6.3562491404218e-13	-0.356160505432285	0.992	1	1.67658783576906e-08
RBPJ	7.35476667640258e-13	0.536042667591871	0.561	0.243	1.93996680623471e-08
SLC7A5	8.22186509230091e-13	0.390415319104165	0.402	0.159	2.16868135539621e-08
YBX1	8.42854821072022e-13	-0.345892762804571	0.977	0.989	2.22319816154167e-08
HLA-DQB1	1.07428310718491e-12	0.587365700888325	0.667	0.503	2.83363655182163e-08
MIR155HG	1.303253153456e-12	0.781913552592193	0.439	0.223	3.4375908428709e-08
RBM3	2.52455420060417e-12	-0.415719302410296	0.795	0.913	6.65901661493362e-08
RPL4	2.58758462223927e-12	-0.394280865768764	0.924	0.989	6.82527195808053e-08
SQSTM1	2.61981703001794e-12	0.549706341287369	0.742	0.531	6.91029138007832e-08
HLA-DPA1	4.21325038617546e-12	0.557448939850332	0.902	0.832	1.1113290543615e-07
HLA-DPB1	4.22297587159065e-12	0.558159476998427	0.879	0.768	1.11389434564947e-07
PDE4B	5.41167617854994e-12	0.468471738359501	0.409	0.162	1.42743782561612e-07
EIF5A	5.69378369029611e-12	-0.500866867197319	0.674	0.852	1.5018493239894e-07
BTF3	6.21280640306384e-12	-0.381990016415524	0.924	0.997	1.63875194493615e-07
CD69	6.96124621365452e-12	0.803614187550712	0.841	0.746	1.83616791377565e-07
HLA-DRA	7.08004440095069e-12	0.69109397566885	0.886	0.793	1.86750331163876e-07
CD74	7.59520181120516e-12	0.514229699553116	0.992	0.997	2.00338638174158e-07
PSMA4	8.23559934730429e-12	-0.429527630449642	0.636	0.81	2.17230403983845e-07
PAG1	9.81970819595604e-12	0.403164711926832	0.409	0.201	2.59014443084733e-07
SFTPC	1.33185999844934e-11	-1.12990022172269	0.394	0.483	3.51304711790983e-07
CORO1B	1.8546995883193e-11	0.528618567851983	0.682	0.433	4.89214110410982e-07
SAMSN1	2.79573736970714e-11	0.485819073836118	0.591	0.433	7.37431646007654e-07
ACTG1	3.21018822402765e-11	-0.397694145811905	1	1	8.46751347851774e-07
S100A11	3.66597885598272e-11	0.528184298963962	0.917	0.782	9.66975242842562e-07
NDUFB9	4.32437720233826e-11	-0.392276632430222	0.742	0.874	1.14064097466076e-06
IFNG	7.28221387358569e-11	0.851912827197156	0.477	0.413	1.9208295534357e-06
MBNL1	8.03468058054405e-11	0.445712653352847	0.848	0.782	2.11930769673011e-06
CD8B	9.53821568232271e-11	-0.773493802972018	0.242	0.559	2.51589515052626e-06
FOS	9.99772837108735e-11	0.966403200672477	0.917	0.5	2.63710081244171e-06
RGCC	1.11601661691877e-10	0.644845797551787	0.614	0.299	2.94371703044663e-06
CD40LG	1.23522919100298e-10	0.48185492426227	0.295	0.067	3.25816403710857e-06
EEF1G	1.72214922822047e-10	-0.3429111984965	0.856	0.961	4.54251301927714e-06
EML4	2.03415924542274e-10	0.417690371026866	0.659	0.48	5.36550184165156e-06
CD82	2.13632302129187e-10	0.438693812198196	0.432	0.115	5.63497923326156e-06
RPS26	2.59035970269357e-10	-0.430266931733045	0.97	1	6.83259178779483e-06
SH2D1A	2.66980863856031e-10	-0.460255225761678	0.371	0.673	7.04215424593054e-06
LITAF	2.87952846908054e-10	-0.389351630022778	0.591	0.86	7.59533224289374e-06
EIF3F	3.18838758944638e-10	-0.3409831337743	0.773	0.897	8.41000994468271e-06
RASGRP2	3.5347365188295e-10	-0.39823856282898	0.273	0.581	9.32357451571658e-06
CDC25B	3.58319967848178e-10	-0.449187919121996	0.364	0.684	9.45140579193139e-06
PNRC1	5.09166082820053e-10	0.424494179926942	0.826	0.676	1.34302737665445e-05
BHLHE40	6.04393005933531e-10	0.424843003462276	0.5	0.249	1.59420743175088e-05
BTG1	6.11373665091522e-10	0.469883752478908	0.977	0.891	1.61262031641191e-05
CNN2	6.17366492159263e-10	-0.498081823112051	0.621	0.818	1.62842759636849e-05
DUSP1	6.38803656518004e-10	0.706108099562672	0.894	0.598	1.68497240479754e-05
PHB2	6.93364754982383e-10	-0.36574861953939	0.591	0.777	1.82888821421703e-05
SERTAD1	7.45300945627444e-10	0.318505221772992	0.409	0.151	1.96588030428151e-05
IDH2	8.04589239681068e-10	-0.407122002695329	0.689	0.838	2.12226503750675e-05
TIMP1	8.71722808253721e-10	0.460720661053272	0.523	0.246	2.29934325133084e-05
PCBP1	8.75720494273039e-10	-0.336369056863776	0.826	0.941	2.30988794774399e-05
C1QBP	9.68164825417317e-10	-0.494248435592435	0.439	0.634	2.55372836000326e-05
C12orf75	9.86301319464818e-10	-0.373704182901811	0.629	0.86	2.60156699035235e-05
PLEK	1.09463350533452e-09	-0.436419318483196	0.273	0.615	2.88731479702087e-05
NR4A1	1.29147071756298e-09	0.705343100325136	0.477	0.145	3.40651231171587e-05
DECR1	1.4218258378667e-09	-0.350776961639423	0.424	0.687	3.750350012541e-05
ATP5A1	1.48123350466415e-09	-0.367577862141674	0.606	0.844	3.90704961525262e-05
PYHIN1	1.59430730677847e-09	-0.372978566288863	0.318	0.634	4.20530438308956e-05
SOCS1	1.68305264790345e-09	0.404569153387703	0.462	0.24	4.43938796937494e-05
GK	1.84233935026963e-09	0.314436179697396	0.295	0.109	4.85953850420619e-05
SRP9	1.93507509487127e-09	-0.339100438573437	0.636	0.866	5.10414757774195e-05
CD8A	1.95436859823160e-09	-0.808612521086117	0.311	0.598	5.15503805155548e-05
LTB	2.24473913074831e-09	0.843580383987071	0.462	0.209	5.92094840517482e-05
ADAM19	2.39769170142919e-09	0.288583541907943	0.22	0.045	6.32439140085978e-05
RPL3	2.40227933696315e-09	-0.284909474735418	0.985	0.997	6.3364922071077e-05
SAMD3	2.48094737733668e-09	-0.386144916441279	0.364	0.662	6.54399489720097e-05
GZMH	2.91933772996392e-09	-0.61835139133844	0.515	0.796	7.70033713032583e-05
AHR	3.84062323415028e-09	0.337291201230168	0.28	0.061	0.000101304119047182
PLP2	4.1489212159969e-09	0.492417431955855	0.758	0.472	0.00010943609491435
SCGB3A1	4.34119153239326e-09	0.456389896122388	0.53	0.19	0.000114507609049937
LDLRAD4	4.37187361904874e-09	0.319041966429614	0.341	0.112	0.000115316910449649
PPP1CA	5.50255159946876e-09	-0.320793755586543	0.833	0.922	0.000145140803539188
ENTPD1	5.76182915575e-09	0.331914776971355	0.295	0.073	0.000151979767641218
BIN2	6.29664812041804e-09	-0.363665745683834	0.477	0.751	0.000166086687472267
PHLDA1	6.38580566436941e-09	0.556808643869436	0.424	0.184	0.000168438396009072
JUN	6.59251715421406e-09	0.746935981169609	0.871	0.623	0.000173890824976704
LDHA	7.73713468009353e-09	-0.34040366825203	0.864	0.978	0.000204082401456827
TNF	8.29682024736572e-09	0.960884790428363	0.515	0.302	0.000218845227664766
GADD45B	8.76556503784385e-09	0.643523226390115	0.523	0.402	0.000231209309003207
BTG2	8.80576532131556e-09	0.548561521471436	0.576	0.321	0.00023226967188034
PTPN1	1.05061800267595e-08	0.316234500474359	0.523	0.335	0.000277121510565836
ACTB	1.61727886623524e-08	-0.319419318886696	1	1	0.000426589646546868
MT-ND4	1.69538614241556e-08	0.381938260163853	0.985	0.983	0.000447192002784952
NFKBIZ	1.83983473685183e-08	0.448862814602488	0.492	0.237	0.000485293208539407
EIF3E	1.92499592059126e-08	-0.319304856835506	0.576	0.791	0.000507756173974355
PRKCB	2.1622171540817e-08	-0.35485223996325	0.28	0.531	0.000570328018732131
TMEM14C	2.16331723916067e-08	0.32907490326268	0.485	0.251	0.000570618188173411
SNHG12	2.32729256191096e-08	0.30052708255877	0.53	0.282	0.000613869959055255
TSC22D3	2.33261301241177e-08	0.503434741999549	0.826	0.754	0.000615273334283852
LINC00861	2.41588339728123e-08	-0.380637232033141	0.265	0.575	0.00063723756370087
GLUD1	2.42679191535589e-08	0.313617368352052	0.576	0.391	0.000640114903513424
RAB11FIP1	2.42808506604393e-08	0.322766202337575	0.333	0.179	0.000640455997870408
NPM1	2.46314917663351e-08	-0.344015922646555	0.977	0.98	0.00064970485832062
CSK	2.75979323352966e-08	-0.320381784889489	0.447	0.696	0.000727950661208118
CD83	2.84456657352542e-08	0.353036266640331	0.333	0.123	0.0007503113250988
ALDOA	3.01835241669945e-08	-0.291747920219311	0.939	0.983	0.000796150816952814
CD4	3.07746029908528e-08	0.284682728937089	0.303	0.103	0.000811741703089726
RPS13	3.37162436063186e-08	-0.314587486653386	0.962	1	0.000889333357603867
VDAC3	3.65861154934061e-08	-0.321836591487437	0.47	0.763	0.000965031968369573
FXYD5	3.84482356545068e-08	0.310431853136807	0.955	0.899	0.00101414911185892
BIRC3	3.95403827175071e-08	0.46888693454566	0.364	0.14	0.00104295667493968
ISG20	4.3069079809676e-08	-0.435404873584202	0.576	0.74	0.00113603311813982
PSMB8	4.39687921999724e-08	-0.329503430576552	0.803	0.905	0.00115976483185867
HSPA1A	4.53423124986269e-08	1.13507462532521	0.614	0.293	0.00119599417677628
RPL27	4.59404302566596e-08	-0.287330607592855	0.917	0.989	0.00121177072887991
AES	4.70631805377099e-08	-0.335535123530109	0.644	0.855	0.00124138551304317
ADA	4.99753488628511e-08	-0.311420421456685	0.182	0.478	0.00131819977695542
RPL34	5.15508454085224e-08	-0.288220791522821	0.977	1	0.0013597566493406
BATF	5.23482665757194e-08	0.400162195517749	0.621	0.52	0.00138079022746775
KLF2	5.30138565617991e-08	-0.454521265097359	0.386	0.718	0.00139834649453057
RPLP0	5.44106906881883e-08	-0.299370817643065	1	1	0.00143519078828234
TUFM	5.72240869372001e-08	-0.314609777233388	0.538	0.726	0.00150939974114253
ANKRD12	6.73281084420528e-08	0.309860940355228	0.576	0.408	0.00177591351637603
CBX3	6.83115346446383e-08	-0.302089699301734	0.773	0.849	0.00180185334932162
RPL5	7.14003230613737e-08	-0.311621123915964	0.947	1	0.00188332632138986
PPDPF	7.24697914131952e-08	0.33258221255436	0.932	0.983	0.00191153568810585
HMGB2	7.26422323870472e-08	-0.32073716103728	0.985	0.989	0.00191608416367314
STK17B	7.33380837675092e-08	0.351749351696814	0.682	0.539	0.00193443863553559
TFRC	7.47964187073903e-08	0.314017915487743	0.356	0.126	0.00197290513624483
CTD-3252C9.4	8.04602250505704e-08	0.370703432389274	0.258	0.059	0.0021222993561589
VIM	8.39819277623938e-08	0.370652086398771	1	0.997	0.00221519130858866
SLC9A3R1	8.4676597283169e-08	-0.327230209288753	0.667	0.86	0.00223351460653815
TSC22D2	9.28631557393306e-08	0.262911186853816	0.22	0.092	0.00244945145893632
IFRD1	9.58937524963755e-08	0.27873050442805	0.379	0.162	0.0025293895095969
SUB1	9.78306932652065e-08	-0.30916566176424	0.939	0.966	0.00258048019625635
RPA2	9.89561688719598e-08	-0.315406890548601	0.386	0.623	0.00261016686633568
SCGB1A1	1.01423848414697e-07	0.459667834264641	0.462	0.126	0.00267525684963447
MT-ND2	1.04333819016046e-07	0.377910133448104	0.977	0.939	0.00275201314418624
UPP1	1.08627302171855e-07	0.294134467380043	0.462	0.26	0.00286526234938702
CTSB	1.08661786130252e-07	0.418157997449599	0.598	0.346	0.00286617193275765
EIF3L	1.10019267995582e-07	-0.293517167144103	0.583	0.821	0.00290197823191946
PRF1	1.13221851473945e-07	-0.479742587443969	0.5	0.835	0.00298645277632826
NUCKS1	1.20519214361395e-07	-0.304882481263096	0.841	0.922	0.00317893531721052
HMGA1	1.23739641199185e-07	-0.380720119844535	0.523	0.668	0.00326388051591091
TYMP	1.32665758375163e-07	0.355442300487875	0.394	0.193	0.00349932470866168
NKG7	1.32880564179448e-07	-0.580709794302199	0.652	0.899	0.0035049906413613
COTL1	1.38600007986308e-07	-0.497281115074834	0.848	0.832	0.00365585241065484
SNRPG	1.57187612849022e-07	-0.323019245665971	0.758	0.874	0.00414613766411865
SGK1	1.58942556185585e-07	0.401277508056855	0.265	0.045	0.00419242780450719
PSMB10	1.63084816195529e-07	-0.326571621277593	0.72	0.824	0.00430168819678947
MRPL10	1.71423481584868e-07	-0.304681813324859	0.242	0.517	0.00452163717376406
ADGRE5	1.73455534232623e-07	0.40391769104535	0.644	0.483	0.00457523662645389
RPL37	1.74902076606893e-07	-0.294424306391699	0.97	0.997	0.00461339207466002
CRIP1	1.79761629286327e-07	0.421015019286187	0.977	0.986	0.00474157249568544
RPS24	1.85422194182121e-07	-0.266327592128849	0.992	1	0.0048908812159418
ALOX5AP	1.93193233321216e-07	0.574690810884658	0.72	0.436	0.00509585791531371
RHOH	1.94430081399891e-07	0.34523418921726	0.598	0.573	0.00512848225708494
BRD2	2.03812878770651e-07	0.36288041606931	0.644	0.506	0.00537597230333345
UBC	2.16321832961677e-07	0.362737139703283	0.962	0.953	0.00570592098803014
PSMB2	2.16632303638184e-07	-0.298345761750299	0.636	0.807	0.00571411027306439
EIF3M	2.33259719423467e-07	-0.290950468438561	0.583	0.754	0.00615269161923278
KIAA0101	2.46958211590889e-07	-0.367896660497002	0.652	0.782	0.00651401674713289
SARAF	2.62751583473699e-07	0.311400542233482	0.932	0.927	0.00693059851728577
ATP5C1	2.94765483362775e-07	-0.299675747157704	0.667	0.785	0.00777502915465991
MAD2L1	2.95895576735175e-07	-0.314455325151839	0.492	0.729	0.00780483762754371
REL	2.97408777383183e-07	0.365912128761707	0.583	0.372	0.00784475132103621
RP11-796E2.4	3.11695011592013e-07	0.287896964469369	0.318	0.142	0.00822157932076252
PTGER2	3.28778069958586e-07	-0.283914778829825	0.152	0.411	0.00867217915129762
SHFM1	3.31059648826962e-07	-0.298733429160376	0.689	0.849	0.00873236035710877
SNRPD2	3.40265230142704e-07	-0.270403684728892	0.841	0.939	0.00897517597547411
ATP5F1	3.41648940387005e-07	-0.292198344556313	0.697	0.83	0.00901167410058803
IVNS1ABP	3.72776842719981e-07	0.302593832846374	0.485	0.285	0.00983273478042493
LAG3	3.81865282768684e-07	-0.396682421744065	0.189	0.483	0.0100724605635896
U2AF1	3.82366094176102e-07	-0.288641272278673	0.197	0.439	0.010085670466083
RPS15A	4.05027382833665e-07	-0.296292773505348	0.985	0.997	0.0106834072770036
PPP1R15A	4.24737743257804e-07	0.51744216390842	0.644	0.304	0.0112033074539111
BIN1	4.43578073481232e-07	-0.310091681864066	0.394	0.64	0.0117002588442145
ANKRD28	4.63231592724956e-07	0.345591906981761	0.303	0.14	0.0122186597213062
HBB	4.76426515601437e-07	-1.44825039565168	0.22	0.196	0.0125667022020191
FTH1	4.91961591615245e-07	0.374233353583047	1	0.997	0.0129764709020353
RNF19A	5.59089992441e-07	0.374056256069152	0.508	0.344	0.0147471167306163
GHITM	5.73827670146658e-07	-0.27972451727141	0.508	0.709	0.0151358524554584
AKAP9	5.82956730140933e-07	0.292413347634129	0.5	0.268	0.0153766496709274
MCL1	5.85360033524572e-07	0.361878787915537	0.689	0.631	0.0154400416042776
KLRD1	5.97068165587378e-07	-0.492923312629804	0.348	0.721	0.0157488670036983
CISH	6.08737210460382e-07	0.304583883254384	0.235	0.073	0.0160566614003135
GDI2	6.44091917999949e-07	-0.280483967884702	0.598	0.768	0.0169892125210847
RHOB	6.90670458366764e-07	0.360035187790598	0.371	0.176	0.0182178146803401
EEF2	7.05770907624858e-07	-0.275159702825895	0.856	0.953	0.0186161192304209
MMADHC	7.11232444957367e-07	-0.27636604715603	0.455	0.637	0.0187601782006405
SOD2	7.2328325351976e-07	0.289139560826911	0.53	0.324	0.0190780423780907
EEF1A1	7.30003495574322e-07	-0.278458642280279	0.985	1	0.0192553022027639
SLC25A5	7.58374531990012e-07	-0.266133721593182	0.947	0.997	0.0200036450303006
ITM2A	7.70475079031936e-07	0.426863399081472	0.614	0.453	0.0203228211596254
LINC00657	8.32098468828271e-07	0.253909592291117	0.341	0.142	0.0219482613122833
COX6C	8.50473099003135e-07	-0.26471350896694	0.879	0.955	0.0224329289324057
DOCK8	8.83200481606207e-07	0.28056900705051	0.591	0.447	0.0232961791033269
SPON2	9.25923336106419e-07	-0.443976002235486	0.235	0.55	0.024423079836479
NDUFA2	9.40498789963198e-07	-0.278099031525507	0.561	0.76	0.0248075365828593
LGALS3	1.01857906308254e-06	0.494683797204572	0.621	0.366	0.0268670599469281
VAMP8	1.16636455085022e-06	0.262082627214409	0.773	0.637	0.0307651977577762
GK5	1.17584326779619e-06	-0.256986939516842	0.098	0.321	0.0310152178746601
SLC25A6	1.19111025049798e-06	-0.274917730113628	0.894	0.947	0.0314179150773852
TRGC2	1.22715640076896e-06	-0.317611561333277	0.091	0.274	0.0323687043830827
LCK	1.23324410777257e-06	-0.309938747965969	0.72	0.838	0.032529279830717
SSR2	1.29300897984186e-06	-0.253062236917991	0.811	0.883	0.0341056978612887
CAPG	1.42447972816987e-06	0.445973862491428	0.47	0.19	0.0375735017899367
MYADM	1.46434128590451e-06	0.322459235081347	0.424	0.268	0.0386249300983032
HAUS1	1.62035478412678e-06	-0.279364005340569	0.273	0.472	0.0427400981409122
SAT1	1.72667088504726e-06	0.419233383064142	0.902	0.746	0.0455443979348914
RALGAPA1	1.74394770089675e-06	0.282701172004877	0.356	0.232	0.0460001085065537
S100A10	1.86869103284232e-06	0.288859111470033	0.985	0.972	0.0492904633732819
PSME2	1.88157794867693e-06	-0.301698065730879	0.917	0.955	0.0496303815522515
PSME1	1.99315468433308e-06	-0.251794608231247	0.939	0.947	0.0525734411086537
GBP1	2.05760527771743e-06	-0.329722797282628	0.333	0.595	0.0542734544103526
UQCRFS1	2.11072462441346e-06	-0.258249065632814	0.591	0.763	0.0556745834181539
TYMS	2.21648637341475e-06	-0.360650951881153	0.811	0.899	0.0584642610715608
FAM129A	2.23093781964169e-06	0.266432117290008	0.545	0.402	0.0588454468686889
ATP5B	2.37309405287789e-06	-0.269630704102191	0.803	0.905	0.06259510183276
IL32	2.51611045750172e-06	-0.441560058002961	0.864	0.899	0.066367445537523
PSMA5	2.56199019357606e-06	-0.282244468205923	0.652	0.774	0.0675776153359557
ARL4A	2.67870588096408e-06	0.251043116326354	0.28	0.148	0.0706562250221896
OTUB1	2.80537434527541e-06	-0.271506741884544	0.432	0.628	0.0739973591053296
ABI3	3.06558295295932e-06	-0.304697283502225	0.311	0.57	0.080860881550208
ZNF331	3.07351603581935e-06	0.325250520062943	0.303	0.134	0.0810701324768069
SLC2A3	3.45050574460488e-06	0.433859950308768	0.742	0.587	0.091013990025443
CDC42EP3	3.8451032073276e-06	0.27408042896097	0.348	0.243	0.10142228729968
EIF2S3	3.84522821421232e-06	-0.265041998276139	0.409	0.64	0.101425584606278
GIMAP1	3.85070159268418e-06	-0.286105541305696	0.242	0.436	0.101569955910231
ZFAND5	3.93370765098445e-06	0.296519323417654	0.485	0.251	0.103759406710017
DPP4	4.05984259695635e-06	0.274581632950585	0.235	0.101	0.107086468179918
AHNAK	4.13641596556399e-06	0.350568996496208	0.621	0.475	0.109106243923681
RPS28	4.40609551756061e-06	-0.255437666504419	0.985	1	0.116219581466696
SPOCK2	4.47201120431504e-06	0.359590512766596	0.606	0.436	0.117958239536218
LY6E	4.69008612026671e-06	-0.291399548851913	0.833	0.93	0.123710401594275
ATP5G3	4.69756389268206e-06	-0.258622572811767	0.917	0.953	0.123907642797275
SRGN	4.74157583459032e-06	0.254754217951847	0.985	0.98	0.125068545788989
LSM5	4.74828954218523e-06	-0.266436901295029	0.598	0.757	0.12524563325422
HNRNPF	4.91556922854779e-06	-0.253375818186059	0.795	0.95	0.129657969541405
FUS	5.16247767231462e-06	0.28033482800107	0.886	0.816	0.136170673562643
FGFBP2	5.22895665864902e-06	-0.488552269161477	0.22	0.573	0.137924189785185
NOSIP	5.50286676588612e-06	-0.295037239294738	0.409	0.606	0.145149116683778
MT-ATP8	5.54792475972791e-06	0.34369501337101	1	0.98	0.146337611387343
CCNB2	5.58424947135852e-06	-0.352887694684797	0.341	0.561	0.147295748306024
RAC2	5.65830737939372e-06	-0.270263599276538	0.909	0.955	0.149249173746268
GPX1	5.84403478722958e-06	0.424905939018708	0.621	0.483	0.154148105582755
JUND	6.03933610037433e-06	0.291624738611879	0.432	0.184	0.159299568319574
RPS4X	6.04611328835557e-06	-0.270464044114178	0.992	1	0.159478330206955
RPL32	6.22893692356896e-06	-0.259252309538651	0.962	0.997	0.164300669232978
TXNIP	6.75893688698205e-06	0.446369645110692	0.833	0.592	0.178280478267926
IER3	7.60326117209156e-06	0.441266870041252	0.197	0.047	0.200551219936259
CDKN1A	8.38579796353178e-06	0.413972970557307	0.477	0.24	0.221192192884078
OSTF1	8.40944814353836e-06	-0.266122591375197	0.598	0.743	0.221816013682111
CST7	9.88351698224222e-06	-0.353387423053864	0.667	0.869	0.260697527440603
SASH3	1.0604831305159e-05	-0.267935309516946	0.492	0.662	0.279723635336179
SNRPF	1.08135335831134e-05	-0.260072006988363	0.659	0.816	0.285228575321783
CD38	1.1304768854816e-05	-0.274619037956343	0.242	0.556	0.298185888083482
IGLV2-14	1.18840951996734e-05	0.262249519427823	0.152	0.064	0.313466779081786
ZFP36L1	1.35661595463638e-05	0.384239968073694	0.705	0.494	0.357834590354439
CD44	1.51913829589236e-05	0.297483261704808	0.75	0.662	0.400703108307527
PTGER4	1.53222495848563e-05	0.304583883254384	0.492	0.288	0.404154977299754
FOSB	1.57687083345348e-05	0.454615092786404	0.53	0.198	0.415931219740024
RNASEH2B	1.58428553222089e-05	-0.25176499553569	0.462	0.626	0.417886994833905
PTPRCAP	1.60323391215088e-05	0.315616304057961	0.864	0.804	0.422885009008038
MCM5	1.61633213021358e-05	-0.307495474216779	0.462	0.637	0.426339925986435
CITED2	1.62400919595762e-05	0.349899079466427	0.508	0.374	0.428364905617741
DUSP4	1.63653138445795e-05	0.40994439891221	0.333	0.173	0.431667883278473
SH2D2A	1.72474468309337e-05	-0.29199709891451	0.439	0.662	0.454935905059538
ATP2B4	1.73910120336133e-05	0.268362619820066	0.424	0.285	0.458722724410617
TNFRSF18	1.74112709153051e-05	0.510223533039723	0.273	0.087	0.459257092933002
DNAJB1	2.15320587903358e-05	0.558328446388582	0.712	0.439	0.567951114712686
PSAP	2.16004913636942e-05	0.315365658857672	0.697	0.545	0.569756160700162
GTF3A	2.20175401851601e-05	-0.270780261649178	0.598	0.712	0.580756657463969
ZAP70	2.2186408417947e-05	-0.251307505590056	0.523	0.768	0.585210894840187
HIST1H2AG	2.29382911514261e-05	-0.388563297305561	0.25	0.366	0.605043305701165
NR3C1	2.40559390658602e-05	0.261361944051469	0.576	0.416	0.634523504740193
RPS18	2.4546123214937e-05	-0.254348738489825	0.97	1	0.647453092040394
LMNA	2.46015261600946e-05	0.355658813190799	0.379	0.134	0.648914455524816
CD63	2.7230373888921e-05	0.2832396956937	0.682	0.64	0.718255572068069
GZMA	2.93767635481527e-05	-0.422424706878192	0.689	0.885	0.774870892109623
IFITM1	3.1465039429092e-05	-0.368262938506103	0.833	0.925	0.829953345021161
KIR2DL3	3.19789494232617e-05	-0.303526254619649	0.03	0.148	0.843508748937374
STAT3	3.35500014078559e-05	0.263441939923209	0.492	0.293	0.884948387135016
PPP1R10	3.62841199838739e-05	0.259027351652017	0.371	0.282	0.957066232814641
CST3	3.79836745486577e-05	0.553759273286541	0.515	0.332	1
FYN	3.90722416655221e-05	-0.255650142722369	0.492	0.651	1
GZMB	4.03310107158394e-05	-0.567266185998432	0.538	0.768	1
MCM3	4.20964573667843e-05	-0.262288425498865	0.523	0.684	1
LIME1	4.52405928176688e-05	-0.271450637755265	0.439	0.623	1
HSPB1	4.53019508895112e-05	0.291925486382461	0.606	0.43	1
TPST2	4.88789782565183e-05	-0.252082050034617	0.326	0.528	1
TRGV3	5.26863042383513e-05	-0.329139876834761	0.053	0.17	1
HLA-DMA	5.31422111543582e-05	0.27358778288542	0.455	0.366	1
CD27	5.44315562471608e-05	-0.316676067792245	0.136	0.369	1
PPA1	5.77264180697643e-05	-0.278849469697625	0.47	0.626	1
TSPO	5.85321587318084e-05	0.256727862076749	0.765	0.581	1
ITGB1	6.69911519518171e-05	0.292550043690661	0.788	0.573	1
SNRPE	6.86440790166919e-05	-0.263146636794107	0.561	0.682	1
TRAF1	7.28667563437406e-05	0.325288556616076	0.311	0.207	1
KLF3	8.00457359155301e-05	-0.251077767461058	0.235	0.447	1
MAP3K8	8.34736759287092e-05	0.313520493220791	0.47	0.293	1
IFI6	8.62342168747738e-05	0.264651172919013	0.53	0.369	1
CTSH	8.85126126320508e-05	0.265363170101103	0.417	0.179	1
SLPI	9.7495109717488e-05	-0.570357288801075	0.189	0.148	1
CTLA4	0.00010520052168463	0.446495901710462	0.303	0.184	1
TSPYL2	0.000105658178131466	0.273957225675393	0.28	0.123	1
TRBV10-3	0.000110810398916968	-0.961784737296763	0.008	0.101	1
BCL2A1	0.000118646380956869	0.255793719084952	0.22	0.123	1
UCP2	0.00011959874616227	-0.255031904681039	0.735	0.872	1
HLA-DRB5	0.000120880996768424	0.338169129376266	0.652	0.726	1
RRM2	0.000123531565705078	-0.362825056269041	0.705	0.827	1
DDX3X	0.000129840708835179	0.2629458952168	0.492	0.453	1
TRGV4	0.000134615660758988	-0.397917902472781	0.008	0.115	1
IER2	0.000138942223447473	0.298730208002923	0.765	0.704	1
RPL36A	0.000139350291977087	-0.256609192074287	0.667	0.838	1
RPS27L	0.000141123534517685	-0.260052189409179	0.758	0.86	1
FABP5	0.000144677227591006	-0.318662833026605	0.689	0.746	1
CTSD	0.000153248033516207	0.300273531753262	0.735	0.696	1
NPC2	0.000166796659397046	0.288934111587256	0.591	0.419	1
PCNA	0.000185620381762999	-0.284545965194202	0.621	0.768	1
ICOS	0.000195767075287952	0.321776283794757	0.364	0.246	1
DNAJA1	0.00020444405052066	0.255793719084952	0.614	0.601	1
S100A6	0.000212071206560927	0.27976871413466	0.97	0.972	1
BIRC5	0.000228995428321176	-0.269541871398031	0.53	0.726	1
HIST1H2AJ	0.000229994440202783	-0.35871033415588	0.371	0.534	1
CCNL1	0.000230177170859709	0.257919118397266	0.621	0.466	1
DDX3Y	0.00028899745219274	0.288656356558283	0.303	0.123	1
TRBC2	0.000301178644667658	-0.258726035221181	0.735	0.824	1
CCL4	0.000351522679411949	0.672462190669479	0.614	0.696	1
MT-ND3	0.000351636538802147	0.289768797469244	0.985	0.98	1
TUBB	0.000357163318576195	-0.276832335582813	0.939	0.975	1
CXCR4	0.000384358988762859	0.328312512819373	0.697	0.732	1
HSPA1B	0.000391591770857461	0.812345544454853	0.568	0.207	1
RGS2	0.000450399963890366	0.27381222458763	0.348	0.148	1
TUBA1B	0.000451596483282439	-0.27516321275179	0.97	0.989	1
RARRES3	0.000481742665855147	-0.255031904681039	0.697	0.779	1
TRAV13-2	0.000525869359220726	-0.479678085879783	0.03	0.151	1
MALAT1	0.000549286071980744	0.356135746007316	1	0.986	1
MT2A	0.000562316938913222	0.280881770947596	0.955	0.953	1
TRGV2	0.000940039246887192	-0.291328189091652	0.053	0.126	1
EGR1	0.00133192697565943	0.281803854922564	0.227	0.128	1
FCER1G	0.00133212640831143	0.406862732374802	0.447	0.26	1
KIR3DL1	0.00136029050160843	-0.391891087398236	0.053	0.134	1
AREG	0.00143323796305339	0.49989263557515	0.379	0.271	1
CTSW	0.00144324451614645	-0.293070951547549	0.598	0.813	1
LGALS1	0.00159721392558843	0.434445546989944	0.833	0.64	1
HSPH1	0.00194789959370023	0.359371825276578	0.508	0.293	1
TRGV10	0.00200345057611385	-0.292772232663885	0.076	0.19	1
ITM2C	0.00202001116721901	0.251268824486663	0.265	0.12	1
SFTPB	0.00202068840814555	-0.373295825174773	0.167	0.182	1
TRDV1	0.00338137354887649	-0.671248242310788	0.038	0.117	1
CCL3L3	0.00348188263990977	0.396680348455613	0.152	0.067	1
XCL1	0.0037760556123444	0.386384201031262	0.25	0.115	1
HIST1H1D	0.00408942115954262	-0.302385601064509	0.515	0.601	1
CENPF	0.00561420168426855	0.256238855971893	0.72	0.637	1
DUSP2	0.0071640012906646	0.276932351923874	0.682	0.693	1
TRBV20-1	0.0116080040996831	0.923944893755098	0.144	0.028	1
ATF3	0.0125757399073586	0.356047520883979	0.394	0.165	1
LYZ	0.0152797632604258	0.399098623536455	0.333	0.246	1
RP11-291B21.2	0.0271816444115616	-0.295749997699824	0.174	0.307	1
CCL4L2	0.0370418901286876	0.599984495728436	0.326	0.198	1
TNFRSF4	0.0504548977695486	0.378691855408106	0.152	0.05	1
XCL2	0.0624646839230621	0.35865110452466	0.28	0.134	1
HSPA6	0.0632702303132184	0.370252986762241	0.114	0.047	1
