## Supplementary material for "Single-cell RNA-sequencing reveals profibrotic roles of distinct epithelial and mesenchymal lineages in pulmonary fibrosis": SCGB3A2+_ipf_vs_non_.csv

	p_val	avg_logFC	pct.1	pct.2	p_val_adj
WFDC2	4.50191038280719e-31	0.477488098081356	0.989	0.962	1.18746890167305e-26
MT1E	5.23728911539439e-29	0.523595978496868	0.771	0.548	1.38143974996758e-24
DDIT4	1.2673217361563e-26	0.516331289409433	0.529	0.26	3.34281454345948e-22
RPS21	1.72544397439331e-25	0.30553300312888	0.993	0.985	4.55120357125725e-21
CEBPD	1.29728989999613e-24	-0.457432127294397	0.668	0.78	3.4218615692198e-20
RPL39	1.38891925912418e-23	0.379910395491632	0.981	0.977	3.66355232979184e-19
TIMP1	1.56573360294807e-23	0.383074414927036	0.916	0.793	4.12993552449614e-19
SMIM22	2.2857024209901e-23	0.36397688791921	0.692	0.467	6.0289972758456e-19
RPS29	6.57680006281347e-23	0.349042515177875	0.949	0.919	1.73476255256831e-18
RPL37A	5.82764591011708e-22	0.304404948608335	0.981	0.972	1.53715816171158e-17
SOD2	5.93552227755784e-21	-0.401130882539874	0.408	0.591	1.56561271115143e-16
NAMPT	2.08376020114092e-19	-0.31339030920683	0.24	0.396	5.4963342825494e-15
SLPI	1.12206991963858e-18	-0.429962495470452	0.993	0.995	2.95968382703068e-14
RPS28	1.05474044564281e-17	0.278686911962678	0.993	0.985	2.78208887347205e-13
VIM	1.78904768680685e-17	0.502921394882986	0.834	0.783	4.71897108349043e-13
BPIFB1	4.52502542905898e-17	1.07643159085087	0.42	0.227	1.19356595742289e-12
RPL36	4.27433728568765e-16	0.260164735928627	0.978	0.97	1.12744194584583e-11
RPL34	7.37930379816042e-16	0.270131970319111	0.988	0.99	1.94643896284077e-11
RPS27	8.29554751958611e-16	0.277273047825337	0.994	0.975	2.18811656924123e-11
MMP7	1.94923740166637e-15	0.573545599465086	0.843	0.576	5.14150349437539e-11
RPS26	7.48596659749204e-15	0.31277881828185	0.978	0.977	1.97457340942047e-10
RPL38	8.56993791193305e-15	0.252257045866563	0.952	0.909	2.26049252303058e-10
ICAM1	2.76663516732062e-14	-0.36794672507809	0.577	0.654	7.29755358084159e-10
AGR3	6.38634706393962e-14	0.342494882198931	0.872	0.73	1.68452676505535e-09
NDUFB1	1.71906603623657e-13	0.259674172123381	0.573	0.386	4.53438048378119e-09
SFN	5.84982566073343e-13	-0.312383823345809	0.45	0.477	1.54300851453166e-08
C4orf48	9.78843625997425e-13	0.255957959006606	0.49	0.301	2.58189583229341e-08
NCOA7	2.96289149890217e-12	-0.361433692063828	0.298	0.462	7.81521890665424e-08
C4BPA	5.57703809218463e-12	-0.337082155705916	0.238	0.402	1.47105533757554e-07
LMNA	1.51914947713862e-11	-0.265660639865347	0.74	0.833	4.00706057584855e-07
MSLN	1.75593133883501e-11	0.416753736619965	0.491	0.308	4.63162009244511e-07
TNFRSF12A	1.92695286637953e-11	-0.310765883454483	0.342	0.485	5.08272357564927e-07
ANPEP	3.0271045254602e-11	0.252729856684237	0.352	0.172	7.98459360680637e-07
MT1X	4.04811238258962e-11	0.290308781315673	0.564	0.306	1.06777060315566e-06
S100A2	4.32669678013864e-11	0.514822974662785	0.515	0.275	1.14125280969717e-06
C19orf33	5.87314263313862e-11	0.263963802533751	0.854	0.753	1.54915883234297e-06
MT-ND3	6.37882657192391e-11	0.254441473750173	0.998	1	1.68254308487637e-06
CCNL1	1.69046774750874e-10	-0.260261037746476	0.507	0.563	4.4589467776038e-06
TSPAN8	2.28789039941006e-10	0.299545380595512	0.407	0.247	6.03476850652392e-06
ELF3	2.94012275619587e-10	-0.264912000898957	0.84	0.821	7.75516179401785e-06
CCL2	3.84676741569448e-10	-0.499315726101837	0.089	0.111	1.01466184123773e-05
SFTPD	6.57593012298897e-10	-0.360014797111979	0.349	0.47	1.7345330885408e-05
CEACAM6	1.08034464617726e-09	0.260577371398619	0.948	0.859	2.84962507322177e-05
AGER	1.37445611637593e-09	-0.31220364767007	0.154	0.237	3.62540289816479e-05
NEAT1	3.51996940446665e-09	-0.280179333937433	0.977	0.97	9.28462329816169e-05
ADIRF	2.13497006519433e-08	0.281675923601347	0.758	0.624	0.000563141054096308
CLU	5.74494018712501e-08	0.310152037624978	0.777	0.609	0.00151534287315796
JUNB	6.30339711244547e-08	-0.262413893652065	0.696	0.77	0.00166264705634974
NFKBIA	1.45591099621619e-07	-0.251257250187396	0.692	0.755	0.00384025643471944
IER2	3.41154427278874e-07	-0.273923149208892	0.561	0.646	0.00899863032833485
HSD17B6	6.66431167534645e-07	-0.251809143782222	0.154	0.24	0.0175784549060613
MALAT1	2.03508210876195e-06	-0.270344111036006	0.995	0.997	0.0536793607828138
HSPA1A	7.20865689542312e-05	0.255920953121552	0.697	0.652	1
SFTPA1	0.00109830422090432	0.316076616558618	0.7	0.566	1
