## Supplementary material for "Single-cell RNA-sequencing reveals profibrotic roles of distinct epithelial and mesenchymal lineages in pulmonary fibrosis": SCGB3A2+_SCGB1A1+_ipf_vs_non_.csv

	p_val	avg_logFC	pct.1	pct.2	p_val_adj
RPL41	1.65548773925962e-46	0.523372459532208	0.987	0.978	4.36668000984511e-42
C4BPA	3.21650851180379e-41	-0.601462897870923	0.145	0.41	8.48418450158486e-37
B4GALT1	3.15783518787313e-39	-0.567570651529287	0.306	0.498	8.32942187505295e-35
MIF	8.73238176437809e-39	0.440856233048348	0.963	0.906	2.30334033799001e-34
S100A6	1.6596733938695e-29	0.420295327289784	1	0.998	4.37772051100959e-25
UPK3B	3.65703623180426e-29	-0.338637915590941	0.096	0.32	9.6461644686301e-25
MACROD2	1.45778966886151e-27	-0.457015659753154	0.283	0.563	3.845211809556e-23
SUSD2	4.08210209909264e-27	-0.381495700113179	0.294	0.561	1.07673607067766e-22
WFDC2	2.33958540044921e-26	0.437614777762076	0.993	0.986	6.17112441076487e-22
SCGB3A2	8.28937535042241e-24	-0.870419734813004	0.835	0.924	2.18648853618092e-19
DUSP1	1.30674835831997e-23	0.593836686112494	0.785	0.599	3.44681014474059e-19
ADIRF	7.01764197277136e-23	-0.412209236024363	0.581	0.773	1.8510434231579e-18
TM4SF1	1.76069554459577e-21	-0.586317102143133	0.605	0.721	4.64418663798027e-17
DYNLL1	3.35203561260588e-20	0.341349815719283	0.656	0.462	8.84166433537054e-16
TSPAN8	3.97134409461473e-20	0.384108689791981	0.571	0.41	1.04752143183653e-15
ANXA3	9.63142181381446e-20	-0.282924222431781	0.248	0.491	2.54048013182984e-15
SOCS2	1.12274771645986e-19	-0.395172699309436	0.206	0.41	2.96147165170617e-15
TMSB10	1.53812360253568e-19	0.375044966739988	0.984	0.975	4.05710862640836e-15
PRSS8	2.14372711069447e-19	-0.275752686238453	0.241	0.439	5.6545089998788e-15
GAPDH	7.67661789907905e-19	0.323168464696214	0.944	0.933	2.02486150324008e-14
RPL7	1.50228224942389e-18	0.280113662951841	0.97	0.98	3.9625698893054e-14
FOS	1.68153976465419e-18	0.584172241926973	0.811	0.743	4.43539743722835e-14
GPX1	2.55767243299287e-18	0.346479812649462	0.621	0.403	6.7463725765053e-14
CRIP1	8.65024285468787e-18	0.435951750631163	0.512	0.264	2.28167455778102e-13
SFTPB	1.05330955925985e-17	-0.387277655455089	0.961	0.982	2.77831462445972e-13
RPS27L	1.44959561338863e-17	0.390833561916094	0.624	0.441	3.82359834943518e-13
GABARAP	2.35296693542601e-17	0.305470933964426	0.895	0.856	6.20642088557319e-13
ERP27	3.24315701811522e-17	-0.32136632908228	0.358	0.55	8.55447526668251e-13
DUSP23	4.20838248828359e-17	0.359395018923808	0.532	0.362	1.11004504893456e-12
RARRES1	4.80217514869268e-17	0.508168401184485	0.217	0.079	1.26666973897067e-12
CEACAM6	6.40023310442038e-17	0.409381336922981	0.744	0.567	1.68818948595296e-12
MGP	7.33327963498244e-17	-0.641090865574382	0.756	0.849	1.93429916931932e-12
MYL6	8.15665285275998e-17	0.270285295487417	0.977	0.964	2.1514803229725e-12
TFF3	9.65496122006307e-17	0.610137890165156	0.5	0.282	2.54668912101604e-12
GPRC5A	2.15135854219917e-16	-0.404131795292618	0.712	0.838	5.67463842675875e-12
HOPX	3.71811847375235e-16	-0.420743408546459	0.758	0.836	9.80728109821656e-12
RHOB	3.78617821689415e-16	0.458642666034566	0.748	0.613	9.98680228270169e-12
CALM1	4.25599550515381e-16	0.296613603082225	0.738	0.606	1.12260393439442e-11
SPINK1	5.00568487712273e-16	-0.331698646002387	0.025	0.11	1.32034950003866e-11
CXCL6	8.52597598121227e-16	0.384441115062743	0.269	0.094	2.24889668456436e-11
MT1X	9.20977432626826e-16	0.349375298318545	0.498	0.338	2.42926217403978e-11
DDIT4	1.38263555403148e-15	0.391331047672413	0.337	0.187	3.64697780086883e-11
SERF2	1.72418777370626e-15	0.287944354769102	0.988	0.987	4.54789009070501e-11
MMP7	2.7200636175282e-15	0.500834633061611	0.402	0.18	7.17471180395414e-11
KLF4	1.14903912886111e-14	0.284377144585098	0.235	0.088	3.03082051019694e-10
UQCR11	2.21753968101766e-14	0.266831258033886	0.793	0.723	5.84920441662029e-10
VIM	2.23711636509015e-14	0.478891563924504	0.766	0.7	5.90084183619829e-10
CTSE	2.44379172166626e-14	-0.380077924045665	0.251	0.5	6.44598942423911e-10
SH3BGRL3	2.67696240436596e-14	0.298639934256485	0.58	0.401	7.06102373399609e-10
CYBA	2.90635674273659e-14	0.25611465075054	0.564	0.412	7.66609718031631e-10
CSTB	4.38721163248258e-14	0.305624838066274	0.87	0.786	1.15721481229993e-09
SDC4	4.99876080316907e-14	-0.319963607572996	0.594	0.745	1.31852313705191e-09
VMO1	5.55481443904857e-14	0.390682680336293	0.241	0.103	1.46519340458784e-09
TGM2	6.78471724526787e-14	0.345918689425144	0.235	0.081	1.78960486778431e-09
ICAM1	8.6908926126798e-14	-0.486800125931973	0.397	0.576	2.29239674444655e-09
TXN	9.80065130518961e-14	0.255660610524059	0.831	0.752	2.58511779476986e-09
TPI1	2.78413347594724e-13	0.26315885794579	0.71	0.624	7.34370886950603e-09
SPINK5	2.94511866207054e-13	0.49097716345712	0.242	0.14	7.76833949494347e-09
UQCRQ	3.17741912928799e-13	0.250972233674128	0.752	0.68	8.38107843732293e-09
TAGLN2	4.6507039094288e-13	0.308016551172461	0.763	0.655	1.22671617019003e-08
ID3	5.84331288994485e-13	0.270128693594299	0.249	0.106	1.54129064098075e-08
CRIP2	6.51531545511106e-13	0.255597315449475	0.556	0.392	1.71854475759464e-08
SFTA2	6.92783455648866e-13	-0.384841264213194	0.529	0.709	1.82735492096501e-08
FOLR1	8.97877923986176e-13	-0.291695090021215	0.768	0.903	2.36833260009834e-08
HSPA1A	1.18405669414964e-12	0.588513516659353	0.436	0.243	3.12318634215851e-08
MUC4	1.1897633188372e-12	-0.302305614001158	0.397	0.559	3.13823870609689e-08
TUBA1C	1.76768094216277e-12	-0.267534838696014	0.316	0.489	4.66261202114274e-08
ATF3	2.25936104712714e-12	0.463808389991023	0.507	0.299	5.95951663400727e-08
C8orf4	3.59350546319212e-12	0.37455357935465	0.665	0.556	9.47858936026184e-08
SERPINF1	3.86104754732455e-12	0.295969482979101	0.624	0.489	1.0184285115578e-07
MUC21	3.90442890759938e-12	-0.271850030173832	0.094	0.252	1.02987121295749e-07
ELF3	4.18043604913487e-12	-0.316880230158429	0.811	0.894	1.1026736166803e-07
SOD2	1.55457852257528e-11	-0.320458697937098	0.434	0.531	4.1005117689968e-07
UBC	2.30951398165628e-11	-0.254696396619094	0.886	0.95	6.09180502941478e-07
RPL36A	2.81006718377443e-11	-0.2752816961197	0.724	0.869	7.4121142106418e-07
MT-ND4	3.69364831243178e-11	0.37861690324206	0.895	0.915	9.7427361537013e-07
KLK10	7.18063392312647e-11	-0.350340602326287	0.478	0.647	1.89403580990307e-06
SEPW1	1.20427031813584e-10	0.265349468947297	0.823	0.779	3.17650381814691e-06
HP	2.53653242649304e-10	0.300533199552071	0.116	0.022	6.6906115813607e-06
STEAP4	2.81573392004821e-10	-0.287722948006161	0.681	0.781	7.42706136091117e-06
HMGB3	6.617703438813e-10	0.273906403528274	0.582	0.433	1.7455516360557e-05
NPC2	8.65669631035553e-10	0.320828899050747	0.852	0.775	2.28337678578248e-05
SOCS3	9.79945888745421e-10	-0.280620187505026	0.254	0.424	2.5848032707438e-05
RPS26	1.22221195186904e-09	-0.273777358475682	0.961	0.98	3.22382846544496e-05
CD55	1.25308385896244e-09	-0.328173541247441	0.74	0.804	3.30525929478523e-05
APOD	1.63332075710979e-09	-0.301738095376684	0.293	0.487	4.30821016102848e-05
SOX4	3.00315049780248e-09	-0.335797231330035	0.715	0.746	7.9214100680536e-05
TNFRSF12A	1.09397193845164e-08	-0.271901052907817	0.278	0.475	0.00028855697820539
MUC5B	1.92703435173131e-08	0.435096753281193	0.259	0.095	0.000508293850956168
BPIFB1	2.05012432377906e-08	0.715026169398014	0.593	0.311	0.000540761292883203
IFI27	3.16795385113066e-08	-0.293617407541764	0.165	0.246	0.000835611187312735
FOSB	3.66606974995979e-08	0.331879156241584	0.601	0.583	0.000966999217946894
MT2A	4.0155323663829e-08	0.316325044914413	0.615	0.426	0.00105917697228082
HSPA1B	6.36772264749672e-08	0.367407079810506	0.329	0.234	0.00167961420273021
RGCC	9.25211645554692e-08	0.278982931932173	0.281	0.178	0.00244043075747961
NCOA7	1.13392067331631e-07	-0.310115983601418	0.555	0.712	0.00299094256000644
KLF6	1.51912356497473e-07	0.306507933919578	0.664	0.586	0.00400699222733385
MT1E	1.55720179377999e-07	0.251572040575829	0.571	0.518	0.00410743117145347
FABP5	3.03672842766848e-07	-0.338461438096003	0.602	0.779	0.00800997857366116
RPS4Y1	4.04449868595642e-07	0.280366899983055	0.649	0.394	0.0106681741839473
SERPINB1	7.42511883920993e-07	-0.255018003181278	0.447	0.541	0.019585235962184
IER2	1.38793755923627e-06	-0.251283373263919	0.536	0.698	0.036609628999975
AGR3	1.80879170249729e-06	-0.26615228765712	0.677	0.777	0.0477104987367711
MT-ATP8	3.28872838252163e-06	-0.264984508547554	0.867	0.944	0.0867467885457731
MT-ND4L	8.21466173841093e-06	-0.254138052869724	0.889	0.944	0.216678132674065
JUN	1.44721475750251e-05	0.269919016541772	0.773	0.728	0.381731836586437
S100A2	2.45055130097327e-05	0.286827913941425	0.242	0.121	0.646381916657719
CCL20	2.98860248941895e-05	-0.620777503243535	0.1	0.122	0.788303678634035
CXCL8	5.6445047422455e-05	0.513763257405071	0.399	0.273	1
AREG	9.5480285937934e-05	0.27210678740931	0.215	0.155	1
MSMB	0.000277014032525025	0.625774325627461	0.139	0.07	1
CXCL1	0.000356049996360333	0.382616985965363	0.556	0.435	1
SFTPA2	0.00046350969448935	0.34168232173624	0.452	0.466	1
BPIFA1	0.00385877036014793	0.404108045952946	0.121	0.074	1
