## Supplementary material for "Single-cell RNA-sequencing reveals profibrotic roles of distinct epithelial and mesenchymal lineages in pulmonary fibrosis": Smooth_Muscle_Cells_ipf_vs_non_.csv

	p_val	avg_logFC	pct.1	pct.2	p_val_adj
SCGB3A1	3.72664935277382e-184	1.35697558130601	0.855	0.337	9.82978299781151e-180
SFTPC	1.46513685673187e-178	2.05014755488532	0.753	0.496	3.86459148700165e-174
SCGB1A1	2.58817278492904e-144	1.44145785299989	0.802	0.177	6.82682335480732e-140
SCGB3A2	9.62529478533069e-77	0.797833433296075	0.481	0.058	2.53886400552668e-72
SFTPA1	2.69910880006411e-70	0.903149079088109	0.429	0.064	7.11943928192911e-66
SEPW1	4.3322947452908e-62	0.559575027928092	0.981	0.886	1.14272938496535e-57
SFTPB	7.03664698404559e-61	0.705342672962116	0.538	0.265	1.8560563749817e-56
IFI6	1.63939822129623e-58	-0.947244436121168	0.31	0.646	4.32424068831307e-54
SLPI	7.24677367419855e-58	0.558051681803139	0.621	0.347	1.91148149204335e-53
NR4A1	2.06205058976515e-57	-1.11331514012358	0.559	0.785	5.43907084062355e-53
SFTPA2	2.06299655980703e-57	0.663974725867912	0.356	0.03	5.44156602580299e-53
GPX3	3.93598486615924e-57	-0.792939202850147	0.825	0.938	1.03819472814682e-52
IER3	1.71998284810662e-55	-1.52839930892864	0.226	0.409	4.53679875845083e-51
ADAMTS4	4.03988694938938e-55	-1.39539691879991	0.257	0.566	1.06560098064044e-50
SERPING1	2.90174415724141e-54	-0.624203996495972	0.832	0.948	7.65393056355567e-50
CEBPD	3.80849802055703e-54	-0.88776597122098	0.735	0.901	1.00456752288233e-49
NFKBIA	7.08203412321268e-54	-0.851886454848421	0.838	0.872	1.86802814067981e-49
SERPINA1	3.34968599351538e-51	0.523243017289022	0.628	0.38	8.83546674509553e-47
GJA4	3.25824854990451e-45	-0.801328123564364	0.485	0.689	8.59428220008313e-41
RPLP1	4.92742775750487e-41	0.401433071698843	1	0.999	1.29970761959706e-36
IFI27	1.68466835340469e-40	-1.00548935947958	0.249	0.486	4.44364971577556e-36
WFDC2	2.99326010030432e-40	0.459185274792057	0.367	0.123	7.8953221665727e-36
LMNA	9.29869744207779e-40	-0.623085228316219	0.873	0.926	2.45271742429686e-35
CRISPLD2	2.28206454847116e-38	-0.75613012053097	0.524	0.765	6.01940165950239e-34
NPC2	3.08573835490083e-37	0.505743570822663	0.905	0.736	8.13925205872192e-33
BCL3	2.63867948436585e-36	-0.5592080350971	0.129	0.424	6.9600448759118e-32
RPS4X	9.56586768831503e-36	0.36722847871921	1	0.996	2.52318892014686e-31
NAPSA	1.51782601510825e-35	0.463568800194072	0.249	0.013	4.00356968005103e-31
DCN	1.7656476703753e-34	-0.667427798541382	0.624	0.793	4.65724886014893e-30
PPP1R15A	3.87245220409051e-34	-0.680172610002873	0.614	0.776	1.02143671787295e-29
CXCL2	1.41480926945322e-33	-1.57870625181157	0.067	0.21	3.73184241003677e-29
SPARC	5.98320725651574e-33	-0.583751426057363	0.889	0.953	1.57819057805116e-28
ADAMTS1	6.46418857892692e-33	-0.766853157114023	0.575	0.748	1.70505902146355e-28
CDKN1A	1.40225573063853e-32	-0.863635723374315	0.487	0.738	3.69872994070524e-28
RPL7	3.2713622490406e-32	0.39323199722658	0.977	0.958	8.62887220429439e-28
ISG15	6.49147127398322e-32	-0.690844529352177	0.273	0.509	1.71225537793855e-27
C11orf96	8.53705018783158e-32	-0.81634645213549	0.549	0.674	2.25181772804434e-27
RPS27A	2.69183549738723e-31	0.32284469441952	1	0.996	7.10025449145828e-27
ZFP36	3.71346045626029e-31	-0.678935260878715	0.972	0.979	9.79499464547777e-27
RPL10	7.36786904227524e-31	0.30323327597999	1	1	1.94342281728094e-26
NDUFA4	7.68908636806841e-31	0.596955018706779	0.907	0.807	2.0281503113054e-26
SOD2	1.35012847664381e-30	-0.811870255230023	0.413	0.551	3.56123388284339e-26
EIF4A1	1.36978223645781e-30	-0.52099657720192	0.219	0.513	3.61307460510476e-26
RPS14	1.89492567806422e-30	0.316764348630105	0.998	0.996	4.99824546103e-26
RPL13	8.64877686986635e-30	0.312050308667987	0.998	0.998	2.28128787496465e-25
TNFAIP3	1.61195145201104e-29	-0.809838153919145	0.102	0.322	4.25184434496952e-25
DKK3	2.05350222056332e-29	-0.57578213296138	0.414	0.615	5.41652280717986e-25
IL6	2.15905880878951e-29	-1.46182174796828	0.095	0.267	5.69494941994408e-25
LGALS3BP	2.4890960280936e-29	-0.518455384875167	0.453	0.675	6.5654885933025e-25
CYB5A	8.66726150429138e-29	0.371064653589211	0.672	0.498	2.28616356698694e-24
RPL18	1.00771040150741e-28	0.297199434539953	1	0.995	2.65803772605609e-24
RPL34	1.56199940017086e-28	0.334366808574458	0.998	0.995	4.12008581783068e-24
RPL13A	6.00452266757217e-28	0.350046417107825	0.996	0.965	1.58381294402551e-23
VASN	6.50366152682184e-28	-0.503879878170673	0.31	0.567	1.7154708009298e-23
MAT2A	9.38827753739514e-28	-0.600036017946103	0.367	0.638	2.47634596603872e-23
ICAM1	1.77067255001471e-27	-0.927186245595948	0.078	0.262	4.6705029851738e-23
YBX3	8.47477923254475e-27	-0.500166969601212	0.443	0.661	2.23539251816833e-22
MAFF	1.37769942134195e-26	-0.536896971720261	0.208	0.47	3.63395776367365e-22
HEYL	4.43621471696226e-26	-0.445438110919977	0.363	0.571	1.17014035589313e-21
CSRNP1	4.5398931283364e-26	-0.470890890783746	0.235	0.492	1.19748761046129e-21
CEBPB	6.36106975512303e-26	-0.528576073421355	0.476	0.705	1.6778593693088e-21
RPS2	7.47865157072237e-26	0.353929456179598	0.998	0.993	1.97264392480944e-21
RPL19	7.54459977507647e-26	0.279595527586854	1	1	1.99003908267192e-21
DDX5	1.77710135488812e-25	-0.345703285648271	0.947	0.985	4.68746024378838e-21
KLF4	1.85930952981127e-25	-0.604586714339552	0.134	0.343	4.90430074678318e-21
RPL8	6.29647267385768e-25	0.272972534626508	1	0.998	1.66082059718344e-20
ATP5G2	1.28377660558642e-24	0.310143516167805	0.975	0.927	3.3862175525553e-20
RPS15	1.78063729877996e-24	0.254046790126623	0.998	0.998	4.6967870029919e-20
RPS24	1.87926423928837e-24	0.292590532933335	0.998	0.992	4.95693528397094e-20
MIR4435-2HG	2.63122419365446e-24	-0.637464955283908	0.236	0.47	6.94038005560237e-20
RPS8	2.97233417370365e-24	0.289803127889999	0.998	1	7.84012584997813e-20
ZNF331	4.21661545510802e-24	-0.638783015914589	0.141	0.385	1.11221665859384e-19
ADIRF	4.30457774885042e-24	0.624454784751806	0.898	0.811	1.13541847281427e-19
RPS5	6.37309066582716e-24	0.288932215818301	0.998	0.987	1.68103012492523e-19
RARA	1.26722599189874e-23	-0.314130697031965	0.088	0.322	3.3425619988313e-19
LTBP4	1.53266803532477e-23	-0.462691166644372	0.356	0.582	4.04271847677616e-19
RPS12	1.6371866522167e-23	0.294871156653969	0.996	0.995	4.318407232552e-19
FSTL3	2.1355442516707e-23	-0.459157179974516	0.254	0.498	5.6329250726318e-19
RPS7	2.5873599573345e-23	0.261467655797241	0.998	0.998	6.8246793594612e-19
CDC42EP4	4.05737136510326e-23	-0.354380643829117	0.162	0.41	1.07021284497329e-18
MT-CO2	4.65378029221135e-23	0.328038470871627	1	0.996	1.22752762767659e-18
NAMPT	5.03603630587017e-23	-0.592184833162717	0.358	0.595	1.32835529639937e-18
UQCRB	6.99345521834245e-23	0.317649613289905	0.94	0.878	1.84466368294219e-18
RPL15	7.03070011206528e-23	0.256010460217564	1	0.994	1.85448776855946e-18
RPS3A	7.09781683181416e-23	0.282040122821357	1	0.998	1.87219114572762e-18
EMP1	8.18572627930064e-23	-0.645219675113789	0.206	0.45	2.15914902069113e-18
COX5B	8.66605112919868e-23	0.297734303588964	0.949	0.884	2.28584430634874e-18
RPS15A	1.27474971197099e-22	0.275229724515924	0.996	0.993	3.36240731526589e-18
PDGFRB	2.55097529168032e-22	-0.414696911054756	0.628	0.809	6.72870752686517e-18
HES4	4.63572615718485e-22	-0.474904807517993	0.524	0.688	1.22276548848065e-17
S100A6	6.47239901495494e-22	0.439323111971491	0.989	0.932	1.70722468817467e-17
IRF1	1.20546833995172e-21	-0.615564280272658	0.15	0.334	3.17966384029064e-17
BGN	1.49003384879216e-21	-0.516470212554234	0.882	0.92	3.93026228295908e-17
RPL26	2.35551815860538e-21	0.276598092539813	0.998	0.994	6.21315024695342e-17
SNHG15	3.99037763596913e-21	-0.478116978941158	0.312	0.526	1.05254190903958e-16
FOXF1	4.96565437911347e-21	-0.396541309728705	0.205	0.433	1.30979065557876e-16
RPL29	5.09723455740132e-21	0.25769845209706	0.998	0.994	1.34449755920575e-16
RPL12	5.53581746553989e-21	0.283175062336146	0.998	0.993	1.46018257288546e-16
CRIP1	8.12734984127622e-21	0.493551398946153	0.979	0.913	2.14375106763343e-16
MYADM	9.59822265064287e-21	-0.41537494932308	0.526	0.733	2.53172318856007e-16
RBKS	1.31048751352011e-20	-0.494896856730796	0.044	0.187	3.45667291441198e-16
COL6A2	3.12232088471814e-20	-0.388719882000578	0.75	0.838	8.23574579762104e-16
SLC2A3	3.8679945355322e-20	-0.591652026060767	0.413	0.64	1.02026091863733e-15
MT-ND4	4.06011104329391e-20	0.320586102376738	1	0.993	1.07093548988964e-15
GABARAP	5.57225771281546e-20	0.274552145782236	0.982	0.948	1.46979441690933e-15
C14orf2	5.62875434294909e-20	0.300302515447063	0.801	0.693	1.48469653303968e-15
KLF2	6.21113797668008e-20	-0.702623319660001	0.332	0.45	1.63831186410891e-15
RPS19	8.38586617600171e-20	0.280399602146469	0.998	0.994	2.21193992124397e-15
NBL1	2.04275460299463e-19	-0.363625777545589	0.24	0.492	5.38817381631893e-15
RPLP2	4.20166488631016e-19	0.253729351803934	0.993	0.99	1.10827314706203e-14
LIF	4.35214008314513e-19	-0.443465713918069	0.011	0.134	1.14796398973119e-14
RPS10	4.4260725859228e-19	0.297866863381209	0.996	0.954	1.16746516598886e-14
PDK4	4.43157093980924e-19	-0.678272218450324	0.644	0.709	1.16891546679348e-14
JUNB	4.481994158874e-19	-0.498302152150131	0.951	0.979	1.1822155992862e-14
GSTP1	4.62625732667782e-19	0.283075012114224	0.984	0.954	1.22026789505781e-14
HLA-E	6.4533770795389e-19	-0.310120379425811	0.818	0.886	1.70220727226998e-14
RPS6	6.98419003435113e-19	0.263963983714095	1	0.99	1.8422198053608e-14
MX1	1.22422679437896e-18	-0.306569305700734	0.042	0.207	3.22914301553338e-14
PIM3	1.61171023003519e-18	-0.352389689642582	0.097	0.299	4.25120807376383e-14
ID4	1.68132657823692e-18	-0.586157307878337	0.503	0.538	4.43483511541552e-14
MYL6	2.0577864462383e-18	0.273300847280886	0.998	1	5.42782330924276e-14
GADD45B	3.55193130881979e-18	-0.596308729675945	0.797	0.839	9.36892921327396e-14
UQCR11	3.73338128935977e-18	0.27760784445789	0.894	0.837	9.84753982694427e-14
TPM4	4.74088321149778e-18	-0.34507639794391	0.781	0.936	1.25050276469677e-13
CYCS	6.15516117943899e-18	-0.449882970730026	0.455	0.63	1.62354686430062e-13
RPL39	6.99494584882932e-18	0.267516160120627	0.998	0.996	1.84505686654571e-13
NFKBIZ	7.31513502667066e-18	-0.471500730548982	0.222	0.434	1.92951316598492e-13
DDX39B	1.09864736909636e-17	-0.25106022314721	0.099	0.305	2.89790216546548e-13
SLC39A14	1.19421102910869e-17	-0.265439954483118	0.065	0.219	3.14997043147999e-13
TCEB2	1.31295935970226e-17	0.255062706217719	0.952	0.897	3.46319290308665e-13
C9orf16	2.34495094194892e-17	0.309465556071678	0.504	0.386	6.18527709957867e-13
PLSCR1	2.63322773691147e-17	-0.370607409241954	0.168	0.378	6.94566480165138e-13
UQCR10	2.68623669976322e-17	0.285264638082523	0.81	0.694	7.08548654296546e-13
NME2	3.17416591968328e-17	0.257744515306409	0.965	0.919	8.37249744634859e-13
ARF1	3.50461238478658e-17	-0.262239711733831	0.728	0.894	9.24411608735156e-13
HLA-B	6.12688074242748e-17	-0.3596076075179	0.972	0.963	1.6160873334301e-12
LAMP1	6.50188624818028e-17	-0.311399024949138	0.536	0.74	1.71500253568251e-12
APOLD1	8.47420329945093e-17	-0.478519912301433	0.231	0.458	2.23524060429617e-12
EEF1B2	1.16359774105569e-16	0.256904911711274	0.97	0.92	3.06922176158259e-12
ZC3H12A	1.28851770253058e-16	-0.255803647682937	0.044	0.192	3.39872314396492e-12
COX6B1	1.34912726856284e-16	0.252693686323462	0.928	0.875	3.55859299628819e-12
NDRG1	1.50435700044624e-16	-0.345623469129055	0.243	0.491	3.96804246007705e-12
KDM6B	1.50684582443542e-16	-0.309722698207948	0.104	0.304	3.97460723111331e-12
MT2A	2.23842125805157e-16	-0.541219698638678	0.988	0.99	5.90428375236264e-12
ELL2	2.45110854078215e-16	-0.363216664871519	0.21	0.45	6.46528899802107e-12
PPDPF	2.47512800099045e-16	0.269639045703292	0.991	0.978	6.52864512821251e-12
IFI44L	2.51735026455199e-16	-0.261199690839671	0.012	0.17	6.6400147928088e-12
RBM3	3.83219945067066e-16	-0.291818399109938	0.758	0.881	1.0108192491034e-11
RASSF1	3.86535649843022e-16	-0.264261878059244	0.175	0.391	1.01956508359094e-11
RNASE1	4.3104934205673e-16	0.28185893023554	0.388	0.233	1.13697884954304e-11
MIF	4.44347873086468e-16	0.253767531811433	0.982	0.963	1.17205638484018e-11
RGS16	5.52831459766899e-16	-0.794876383766485	0.282	0.407	1.45820354142715e-11
KLF10	6.39634508176272e-16	-0.346818176460459	0.206	0.414	1.68716394221655e-11
HMGN3	6.48797520880552e-16	0.260208058245185	0.794	0.739	1.71133322082663e-11
PLAT	7.46395035039572e-16	-0.285752161058667	0.06	0.225	1.96876618392388e-11
SRSF5	8.28346305275671e-16	-0.297175282734401	0.536	0.733	2.18492904942564e-11
BNIP3L	9.36076776344129e-16	-0.411011969068331	0.432	0.606	2.46908971296291e-11
SMIM3	9.55440878643843e-16	-0.328254255335126	0.339	0.551	2.52016640559887e-11
A2M	9.83375945380011e-16	-0.390207594861202	0.921	0.953	2.59385073112885e-11
SPARCL1	1.06849753780209e-15	-0.376888114178959	0.933	0.969	2.81837595546058e-11
SOCS3	1.12899246476784e-15	-0.632896866975345	0.406	0.544	2.97794342431814e-11
KLF9	1.24830473684769e-15	-0.337126079308089	0.36	0.608	3.29265340438316e-11
C8orf4	1.36161572826797e-15	-0.613530113809243	0.317	0.485	3.59153380645242e-11
MYH9	1.69912540216768e-15	-0.328183693448572	0.649	0.828	4.48178307329769e-11
RASD1	3.90725938414604e-15	-0.659886466154157	0.145	0.32	1.0306178077562e-10
LDHA	4.46152448621504e-15	-0.346473447930759	0.827	0.894	1.17681631372894e-10
MT-CO3	4.73245343453173e-15	0.25858418841921	1	0.994	1.24827924242643e-10
MMP19	6.04004544987833e-15	-0.357033208145762	0.063	0.185	1.59318278831441e-10
MT-CO1	6.33979536550851e-15	0.251088108669421	1	0.996	1.67224782356018e-10
ACADVL	6.47837452765428e-15	-0.294258472510366	0.395	0.622	1.70880084915937e-10
C1QTNF1	6.53964909495024e-15	-0.349782361372907	0.393	0.562	1.72496324177503e-10
FOSL2	7.9659702802042e-15	-0.303248328192719	0.238	0.449	2.10118398080946e-10
BHLHE40	1.01316531871794e-14	-0.357891669095202	0.196	0.381	2.67242616118232e-10
LHFP	1.08224708271919e-14	-0.34647344793076	0.674	0.807	2.8546431300884e-10
HLA-C	1.14367393112307e-14	-0.282911966441015	0.968	0.984	3.01666872812333e-10
ZFAND5	1.18423295899061e-14	-0.334954395920546	0.605	0.775	3.12365127592953e-10
WLS	1.18959629016278e-14	-0.320790858771477	0.217	0.394	3.13779813456237e-10
LAMB1	1.50242867158082e-14	-0.381143081971421	0.224	0.444	3.96295610702873e-10
PPP1R18	1.65266659916204e-14	-0.262848374207873	0.162	0.348	4.35923868860972e-10
MGST3	1.83997881582507e-14	0.250619676820106	0.963	0.927	4.85331212250178e-10
SLC7A5	1.97240775254001e-14	-0.274543716770499	0.051	0.198	5.2026199288748e-10
COL6A1	2.49409549353393e-14	-0.328591708196055	0.575	0.724	6.57867568329444e-10
BAG3	2.63649752114778e-14	-0.374049557076921	0.296	0.504	6.9542895115315e-10
PFKFB3	2.75821214653264e-14	-0.296856495785334	0.051	0.177	7.27533617890916e-10
IFIT3	3.83125031562524e-14	-0.25393258587524	0.046	0.157	1.01056889575247e-09
SUN2	3.87884238946922e-14	-0.278447227074903	0.192	0.392	1.0231222570703e-09
PNRC1	4.10651486630724e-14	-0.3117937728668	0.947	0.953	1.08317542628586e-09
PLS3	4.53330938128568e-14	-0.300583671177256	0.466	0.641	1.19575101550172e-09
RBPMS	6.20020139754929e-14	-0.26171798126483	0.578	0.768	1.63542712263158e-09
EIF4A3	6.81097950453482e-14	-0.339994481833051	0.298	0.496	1.79653206391115e-09
LITAF	9.40374396086136e-14	-0.326136666556586	0.686	0.765	2.4804255445564e-09
IFITM1	1.15882091229724e-13	-0.657223608632815	0.395	0.62	3.05662192036644e-09
SOCS2	1.19686203665266e-13	-0.269747757985322	0.201	0.398	3.15696299407872e-09
STOM	1.28659445825454e-13	-0.336219904248547	0.665	0.845	3.39365020253801e-09
C1S	1.50649290602967e-13	-0.427483949647252	0.529	0.644	3.97367633823445e-09
PIM1	2.23177969119871e-13	-0.300503928354575	0.092	0.245	5.88676529147483e-09
TUBA1B	3.64952876472908e-13	-0.278540809073735	0.848	0.941	9.62636202272589e-09
LRRC32	4.29887060865779e-13	-0.250522916826138	0.194	0.362	1.13391310044566e-08
GADD45A	4.3266318152172e-13	-0.305459296170389	0.169	0.331	1.14123567389984e-08
CPE	4.65167948029276e-13	-0.427144072823579	0.46	0.567	1.22697349651682e-08
SPON2	4.89507465429843e-13	-0.548019716854257	0.152	0.336	1.2911738415643e-08
HSPA2	5.71902485814517e-13	-0.34589897803239	0.291	0.452	1.50850718683295e-08
S100A4	1.04383887324589e-12	0.442944988913061	0.868	0.652	2.75333379596069e-08
TACC1	1.04834688573087e-12	-0.325574563662499	0.672	0.798	2.76522458049232e-08
MXRA8	1.33125084238023e-12	-0.259578465051719	0.31	0.48	3.51144034694634e-08
TMEM204	1.50826332497041e-12	-0.289726302860745	0.173	0.337	3.97834617227445e-08
NR4A2	1.57172335102039e-12	-0.382027319660447	0.24	0.445	4.14573468298648e-08
MSN	1.66016578605389e-12	-0.27145829976306	0.356	0.57	4.37901929387435e-08
GAS6	1.90248920390117e-12	-0.299810421927371	0.524	0.696	5.01819577313013e-08
CNN3	1.94938210821551e-12	-0.26812410605625	0.704	0.838	5.14188518684005e-08
SORBS3	2.0317666439572e-12	-0.264514601301299	0.399	0.574	5.35919087676591e-08
TNFRSF1A	2.43296095775885e-12	-0.277086953136227	0.335	0.577	6.41742111828052e-08
SELM	2.53031950526299e-12	0.291393278723351	0.907	0.886	6.67422375903218e-08
IFNGR1	2.77641908484949e-12	-0.260278635582594	0.215	0.398	7.3233606201075e-08
ECE1	2.92017767199877e-12	-0.255193044540731	0.228	0.456	7.70255264543116e-08
RPL41	3.43515474355477e-12	0.258886740926043	0.989	0.984	9.06090766707441e-08
CD4	3.97752617872718e-12	-0.26658612833927	0.259	0.466	1.04915208016287e-07
RHOB	3.99667393777305e-12	-0.330065514555587	0.944	0.958	1.0542026845664e-07
FOSL1	4.1774222037377e-12	-0.27975020501176	0.053	0.17	1.10187865467989e-07
CHN1	5.02504777901957e-12	-0.304862973475892	0.351	0.525	1.32545685267199e-07
RAMP1	5.51312794464661e-12	0.356619982274479	0.372	0.209	1.45419775795944e-07
ATP1B3	5.84773301720776e-12	-0.400310218533403	0.293	0.499	1.54245653794889e-07
MT1A	6.25679457590349e-12	-0.953292702457342	0.333	0.452	1.65035470528606e-07
LMCD1	7.98287653761667e-12	-0.458859320640303	0.342	0.498	2.10564334432715e-07
FAM105A	1.08406048322034e-11	-0.287933245837237	0.06	0.19	2.85942633659028e-07
CD248	1.20301977885238e-11	-0.401841098525917	0.295	0.406	3.17320527067891e-07
EIF5A	1.20787010511525e-11	-0.275238925650825	0.425	0.647	3.1859989762625e-07
SNCG	1.35477625244449e-11	0.416224484186394	0.489	0.307	3.57349332107284e-07
HCFC1R1	1.45923706458696e-11	0.285461093334831	0.593	0.501	3.84902960526103e-07
RGN	1.68143320315548e-11	-0.347584188909114	0.222	0.352	4.43511635996322e-07
AREG	1.70932686024575e-11	-0.540114376281521	0.065	0.104	4.50869145927022e-07
KIAA0040	2.16073882649053e-11	-0.294107719956176	0.263	0.446	5.69938080263406e-07
SLC3A2	2.16481185531303e-11	-0.257343705189451	0.205	0.401	5.71012423075917e-07
ITM2C	2.20707133826519e-11	-0.28497740633299	0.549	0.682	5.8215920689421e-07
RERGL	2.22302492158982e-11	0.465234071084131	0.372	0.167	5.86367283567746e-07
MT-ND6	2.92245685405744e-11	-0.263346940725973	0.697	0.813	7.70856444394731e-07
PRKAR1A	3.79411143918283e-11	-0.250845252540991	0.503	0.695	1.00077277431326e-06
EHD2	5.00976807218643e-11	-0.251386208713692	0.506	0.672	1.32142652440061e-06
CREM	5.52318416710418e-11	-0.348112033414761	0.217	0.38	1.45685028775707e-06
PHLDA1	7.56642337036226e-11	-0.419190588876153	0.436	0.667	1.99579549240045e-06
ATF3	1.14289701509612e-10	-0.473373599489843	0.441	0.583	3.01461945671904e-06
HIF1A	1.15208321373265e-10	-0.322446508345882	0.451	0.597	3.03884989286262e-06
DDIT4	1.2776319861356e-10	-0.457023757483239	0.256	0.32	3.37000988982988e-06
GSTM1	1.33573620583687e-10	-0.264843372030515	0.148	0.319	3.52327139013591e-06
TUBB4B	1.41361237473987e-10	-0.261213603979936	0.564	0.707	3.72868536085136e-06
CCNH	1.52410979277855e-10	-0.28056795154206	0.256	0.404	4.02014440041199e-06
PLN	1.58854083103132e-10	0.345206198958751	0.497	0.323	4.19009415001131e-06
AGTR1	1.69923584181736e-10	-0.272838084832224	0.129	0.289	4.48207437996164e-06
SSTR2	2.13284883839812e-10	-0.325839457548461	0.099	0.218	5.62581538104271e-06
XBP1	2.15119407397716e-10	-0.265654911590232	0.429	0.559	5.67420460892956e-06
CTSL	2.62088325798903e-10	-0.291896697839334	0.439	0.565	6.91310376959765e-06
IGFBP4	3.24809917065976e-10	-0.40642562687161	0.651	0.686	8.56751118244924e-06
TMEM106C	3.28563353473981e-10	-0.312032060375044	0.247	0.336	8.66651557458321e-06
ACTN4	3.94882433221851e-10	-0.251299591485654	0.575	0.733	1.04158139410928e-05
DNAJA1	4.46146104709064e-10	-0.30092221126987	0.46	0.648	1.1767995803911e-05
ADAMTS9	5.29143456270716e-10	-0.315120224839356	0.229	0.392	1.39572169460527e-05
VMP1	5.83509430402091e-10	-0.325100354687645	0.344	0.497	1.5391228245716e-05
RND3	6.82139309863975e-10	-0.285813833550241	0.265	0.407	1.79927885762821e-05
TCF21	7.24705037412943e-10	-0.311591255958521	0.388	0.528	1.91155447718412e-05
MAP3K8	8.24583701312347e-10	-0.25883239276711	0.228	0.383	2.17500442895158e-05
SORBS2	9.9172472374644e-10	0.384306481675885	0.515	0.336	2.61587230382598e-05
CSRP2	9.98063220569178e-10	0.294894988246935	0.723	0.643	2.63259135689532e-05
C10orf10	1.08284749926901e-09	-0.572725911178826	0.303	0.371	2.85622684882186e-05
AKAP12	1.4431275657504e-09	-0.327407608547903	0.425	0.543	3.80653758017983e-05
PLAC9	1.67863693298159e-09	0.26625182956962	0.829	0.778	4.42774063812553e-05
UGCG	2.29260012572947e-09	-0.256899744123886	0.187	0.36	6.04719135163663e-05
TUBA1A	2.8091283238589e-09	-0.278891066266013	0.697	0.758	7.40963777984262e-05
PRELP	4.04079506420403e-09	-0.264161367728281	0.436	0.537	0.00010658405140851
HSPD1	4.17578270353061e-09	-0.270939646292115	0.474	0.642	0.000110144620371027
DSTN	5.39875319353544e-09	0.281318593793854	0.97	0.95	0.000142402912985884
BTG2	7.03901079872445e-09	-0.372956481927502	0.49	0.63	0.000185667987837955
NET1	7.48444282925424e-09	0.35068068336234	0.409	0.243	0.000197417148507239
WISP2	1.14744830798203e-08	-0.5426065764674	0.36	0.385	0.000302662440196421
ID1	1.17538512633183e-08	-0.362658772351777	0.265	0.391	0.000310031334772546
EZR	1.22012562186037e-08	-0.256512917873676	0.684	0.761	0.000321832535278109
TCEB1	1.40430831581537e-08	-0.300059956929789	0.434	0.542	0.000370414404462619
ETS2	1.62173105631787e-08	-0.265602772869744	0.333	0.492	0.000427764000724964
MT1M	2.05651073572387e-08	-0.492135242875391	0.598	0.694	0.000542445836761886
MEDAG	3.12762245359001e-08	-0.277124991136193	0.034	0.125	0.000824972974583437
CFH	3.58262170776266e-08	-0.399820589537585	0.333	0.504	0.000944988127856557
LAMC3	4.18971835052093e-08	-0.315048834621153	0.132	0.265	0.00110512200931691
NNMT	4.36380501609163e-08	-0.432754097814436	0.347	0.452	0.00115104084909449
FOSB	5.66177576399002e-08	-0.403645567253587	0.434	0.475	0.00149340659326765
ASPN	5.73704512465361e-08	-0.311413004991788	0.101	0.196	0.00151326039252988
DDX21	7.71775106978851e-08	-0.273626225389537	0.231	0.403	0.00203571119967812
FHL1	8.15646857659318e-08	-0.305333347127417	0.589	0.694	0.00215143171644798
LBH	1.15973754544272e-07	0.254004631919697	0.656	0.539	0.00305903972361426
CH25H	1.30657833149999e-07	-0.485964629737833	0.072	0.164	0.00344636166499753
PLAU	2.06519604548075e-07	-0.315701789264006	0.083	0.151	0.00544736760916458
ID3	3.14668233217914e-07	-0.3275934195482	0.654	0.715	0.00830000398758891
COL4A2	3.21813798637985e-07	-0.260290374030119	0.698	0.797	0.00848848256667414
THBD	4.37023942497737e-07	-0.285664875780396	0.081	0.137	0.0115273805312628
GEM	5.9606768402253e-07	-0.396239056789364	0.547	0.495	0.0157224773014623
FAM162B	6.00192540344206e-07	-0.32755377985102	0.411	0.514	0.0158312786366591
MYC	6.26060200167134e-07	-0.364647305305741	0.277	0.461	0.0165135898998085
CCL2	9.18756791296739e-07	-0.940672191034855	0.212	0.347	0.0242340478840341
HSPA1A	1.0888483436134e-06	-0.354202921342312	0.857	0.85	0.0287205527594907
MT1E	1.2486965654285e-06	-0.322667222580248	0.679	0.764	0.0329368693063076
TNC	2.77646998173729e-06	-0.375356732117353	0.155	0.174	0.0732349487082846
THY1	3.24385769549222e-06	-0.358723198160622	0.316	0.439	0.0855632344339984
EFEMP1	8.59039036266006e-06	-0.31192718246372	0.171	0.323	0.226588726595884
PAG1	9.28461813374434e-06	-0.257103039514219	0.231	0.365	0.244900372513775
ANGPTL4	9.7218379700285e-06	-0.276829599247476	0.254	0.31	0.256432920135442
COL4A1	1.17151226433928e-05	-0.259269008441099	0.593	0.769	0.309009789964773
LPL	2.40059933107953e-05	-0.260863489335164	0.196	0.352	0.633206085558847
MEST	2.63614457253919e-05	-0.285718622019222	0.208	0.308	0.695335853898661
HSPA1B	7.02961946351272e-05	-0.344749474704237	0.536	0.577	1
IGFBP6	9.00628448861773e-05	-0.272536926458743	0.293	0.318	1
APOE	0.000162506953317791	-0.301895001359259	0.63	0.704	1
CITED2	0.000398063641442282	0.254551552342151	0.423	0.308	1
RGS5	0.000549449523718739	-0.428977470313791	0.342	0.492	1
ADH1B	0.000611644096646426	-0.296182626942473	0.279	0.3	1
EGR1	0.00107018806707609	-0.256972080289269	0.587	0.578	1
SERPINE1	0.00144221135954929	-0.459983797091228	0.159	0.241	1
CYR61	0.00891046803802142	-0.270267119142782	0.511	0.478	1
CLU	0.0113666406784284	-0.353739770168238	0.328	0.27	1
