## Supplementary material for "Single-cell RNA-sequencing reveals profibrotic roles of distinct epithelial and mesenchymal lineages in pulmonary fibrosis": T_Cells_ipf_vs_non_.csv

	p_val	avg_logFC	pct.1	pct.2	p_val_adj
HSPA1A	5.45636854455638e-304	1.36270995214831	0.802	0.593	1.43922633099764e-299
HSP90AA1	4.51793637155168e-243	0.650938197882298	0.988	0.975	1.19169607672419e-238
RPS4X	3.77262166450549e-190	-0.439622905951943	0.999	1	9.95104416446612e-186
RPL34	1.17085052318217e-174	-0.448658732374868	0.997	1	3.0883524249976e-170
KLF6	6.56195198817743e-172	0.60219323113387	0.975	0.891	1.73084607592156e-167
DNAJB1	3.06151207662903e-170	0.865823675901926	0.825	0.545	8.07535040452438e-166
FOS	1.95758583712265e-169	0.814826792450612	0.972	0.879	5.16352416257842e-165
RPS23	2.8052951079153e-163	-0.388502624015441	0.999	1	7.39952690614818e-159
SCGB3A1	1.41082194930506e-159	0.709782355635664	0.692	0.42	3.72132505568196e-155
HSPA1B	3.73808102797031e-158	1.18288550777769	0.731	0.26	9.8599363274773e-154
PCBP2	6.14404629365214e-158	-0.395698296039724	0.866	0.952	1.62061509087662e-153
JUNB	7.18171097618806e-158	0.646846625966072	0.978	0.93	1.89431990418912e-153
RPL5	7.39207080555332e-154	-0.363107032801226	0.998	0.999	1.9498065163808e-149
RPS13	4.96787357926246e-152	-0.379092354871092	0.999	1	1.31037601400206e-147
RPS5	2.98718891769201e-150	-0.372224024266301	0.995	0.999	7.87930820819621e-146
RPS18	5.16093308585465e-147	-0.388508731865178	0.999	1	1.36129932005588e-142
RPS15A	1.62605159104523e-146	-0.40332159863681	0.999	0.999	4.28903628170001e-142
RPS26	1.30391476541334e-145	-0.549033287890711	0.982	1	3.43933597673078e-141
CD69	1.84292534969267e-138	0.652789528357391	0.885	0.788	4.86108419488437e-134
NFKBIA	5.38886453510358e-138	0.591480031666046	0.934	0.831	1.42142079842427e-133
RPL32	7.3789173404649e-138	-0.385871161950516	0.998	1	1.94633702689443e-133
TNF	1.70690638813172e-137	0.903671624152876	0.496	0.206	4.50230697997505e-133
RPL13	2.97827760373935e-136	-0.350555338606766	1	1	7.85580283538328e-132
RPS25	1.00211088857462e-135	-0.346873205280828	0.996	1	2.64326789079328e-131
ZFP36	7.08533212014773e-134	0.569397378945693	0.979	0.953	1.86889805333137e-129
UBC	8.69044433046308e-134	0.393831296529187	0.998	0.992	2.29227850104625e-129
RPS14	9.09313345962286e-132	-0.355067908673785	1	1	2.39849581264472e-127
RPLP0	1.28799080701701e-131	-0.347415689000423	0.999	1	3.39733335166876e-127
IFNG	4.0504328533933e-128	0.910398835724444	0.441	0.194	1.06838267373955e-123
RPS6	2.62368170032915e-126	-0.332248487324769	0.998	1	6.92048522095821e-122
HLA-DRB1	5.20675333687302e-125	0.4414095995077	0.937	0.882	1.373385327667e-120
RPL14	3.15053395949976e-124	-0.304665793861626	0.999	1	8.31016342497252e-120
TNFAIP3	8.14628182035316e-123	0.677966326151605	0.786	0.605	2.14874475575455e-118
HSP90AB1	5.9195557300756e-122	0.407750224817178	0.965	0.939	1.56140121492204e-117
RPS9	9.50855974287105e-122	-0.30644778521126	0.996	1	2.5080728033771e-117
RPL11	3.23241786012172e-121	-0.31560451485403	1	1	8.52614858964307e-117
HBB	1.16812105551385e-118	-2.02478821067641	0.288	0.124	3.08115290812888e-114
RPL3	5.28201164996429e-118	-0.302493761260924	0.999	1	1.39323621291108e-113
NR4A2	1.97795543258131e-116	0.737160979827968	0.561	0.309	5.21725304451972e-112
RGS1	6.50059790051744e-116	0.745136977330219	0.592	0.401	1.71466270821949e-111
RPL29	6.61948261161263e-116	-0.318332284514083	0.998	1	1.74602092846506e-111
RPSA	1.14367169345787e-115	-0.321952496297402	0.996	1	3.01666282583383e-111
RPL30	1.78651870685601e-115	-0.349462318771555	1	1	4.7123003930741e-111
RPL18A	2.44008070320188e-115	-0.319185018556277	0.999	1	6.43620087083559e-111
RPL35A	2.10205514513109e-114	-0.34337829728008	0.995	1	5.54459085631228e-110
NR4A1	3.03209931381291e-114	0.740688810526045	0.498	0.172	7.9977683600443e-110
RPL9	2.27975698454202e-112	-0.318113472569545	0.994	1	6.01331499812649e-108
PHLDA1	2.66439319022813e-111	0.602088375168648	0.479	0.195	7.02786991786473e-107
RPL21	3.17438749124001e-110	-0.31756375806841	0.995	0.999	8.37308188564377e-106
RPL37	8.38501638283646e-110	-0.344263292931053	0.996	1	2.21171577130077e-105
CORO1B	5.21138939028377e-107	0.47400923596244	0.569	0.307	1.37460817947515e-102
ALOX5AP	5.57784299656427e-106	0.482097659032537	0.793	0.625	1.47126764720376e-101
ZFP36L1	1.13869284158259e-105	0.463171024109251	0.801	0.683	3.00353010824239e-101
RPL18	1.31105958748312e-104	-0.288111254331411	0.998	1	3.45818187390422e-100
RPS21	1.73499268880805e-104	-0.346028860523218	0.992	1	4.576390215269e-100
DUSP1	7.92902219153244e-104	0.516417562620836	0.983	0.924	2.09143818346051e-99
RPS12	1.87554610135514e-103	-0.345499803765871	1	1	4.94712795154446e-99
HSPA8	1.95252073186042e-103	0.37933406750095	0.988	0.973	5.15016393442822e-99
RPL27	1.24436069988161e-101	-0.292532591609772	0.975	0.997	3.28225021807771e-97
RPS8	3.44670604837022e-101	-0.305638067075888	0.999	1	9.09137654378612e-97
NACA	2.89337293407861e-100	-0.27760634549552	0.996	1	7.63184978821915e-96
EGR1	3.39374195781289e-100	0.58382662278148	0.372	0.114	8.95167316212306e-96
RPL19	6.46916790172097e-99	-0.284889888706533	1	1	1.70637241743694e-94
CTD-3252C9.4	1.11442706116375e-98	0.401128282684844	0.259	0.071	2.93952425923162e-94
FOSB	3.7301063548309e-98	0.58396651625639	0.568	0.255	9.83890153213746e-94
BTG2	4.60142330549486e-97	0.595916596737503	0.661	0.426	1.21371742529038e-92
DNAJA1	1.50370990339058e-96	0.470005265734192	0.653	0.41	3.96633561217333e-92
CD82	3.37095715423973e-95	0.376467637819662	0.408	0.174	8.89157368573813e-91
RPL23A	1.21391162657225e-94	-0.296920966131855	0.997	1	3.20193469740963e-90
GADD45B	1.88547764062065e-94	0.535777908950277	0.654	0.54	4.97332437266508e-90
RPL24	2.07375546362941e-94	-0.266492775160586	0.994	1	5.46994478641528e-90
RPL22	5.55056715246805e-94	-0.292202968317257	0.984	0.998	1.4640730978065e-89
SCGB1A1	5.8296381991782e-94	0.665623299543309	0.567	0.23	1.53768366779723e-89
JUN	3.28056581733973e-93	0.53762301523834	0.97	0.885	8.653148456397e-89
RPLP2	3.1960898690384e-90	-0.272593490508108	0.998	1	8.43032624756259e-86
RPL28	3.65828136484382e-88	-0.278497265754207	1	1	9.64944875604854e-84
EEF1A1	6.73983604445623e-87	-0.265777777479566	1	1	1.77776655344622e-82
MALAT1	8.19410447819279e-86	0.364190358393956	1	1	2.16135893821291e-81
RPS19	1.13354228902539e-85	-0.292340225518906	1	1	2.98994449576227e-81
RPS15	3.7006433967474e-85	-0.257396055743028	0.998	1	9.76118708760061e-81
CCL4	7.47302532568369e-85	0.914635758905965	0.648	0.57	1.97115989015559e-80
LYAR	8.90370168393618e-85	-0.372961245514353	0.194	0.39	2.34852939317185e-80
RPS3	1.55918809328808e-84	-0.276335155122688	1	1	4.11267043366596e-80
PTPRCAP	5.26694348381705e-84	0.372439755112563	0.856	0.699	1.38926168272642e-79
TPT1	5.26838506103201e-84	-0.280131927226998	1	1	1.38964192754841e-79
RPL37A	6.71886050703467e-84	-0.28180991211195	0.987	0.999	1.77223383594054e-79
HLA-DPA1	1.88466204045201e-83	0.320433857869558	0.918	0.866	4.97117306410028e-79
CD74	1.48969338463776e-82	0.393932591670162	0.995	0.98	3.92936424065902e-78
RPL31	5.2325548604459e-82	-0.26535537520005	0.953	0.989	1.38019099553981e-77
RPS28	1.48475896066112e-81	-0.293503920550213	0.998	1	3.91634871053582e-77
RPL36	5.11001023280976e-81	-0.290564640558777	0.988	1	1.34786739910823e-76
RPL39	9.29369161599459e-80	-0.325197424245445	0.998	1	2.45139703755089e-75
RPL26	2.0739967428281e-79	-0.273982962012152	0.999	1	5.47058120855768e-75
RPS27	9.81717560146649e-79	-0.340430362978071	0.999	1	2.58947640839882e-74
CITED2	1.24668515721212e-78	0.518381142093866	0.567	0.405	3.28838143917842e-74
SQSTM1	4.33133403764559e-77	0.384797112145863	0.779	0.747	1.14247597910978e-72
RHOB	3.25314526151596e-75	0.323024834880475	0.593	0.525	8.58082125630066e-71
SLC2A3	1.53355427634738e-72	0.480457157677463	0.728	0.578	4.04505611472149e-68
BRD2	1.55985695494141e-71	0.380145196428072	0.589	0.422	4.11443469004896e-67
EEF1G	3.56593469368094e-71	-0.258723882013227	0.936	0.969	9.40586594152222e-67
CST3	1.17658579124085e-70	0.289510922435016	0.772	0.751	3.10348034155599e-66
CXCR3	1.38287074874959e-70	0.323038662338944	0.398	0.217	3.6475981739768e-66
RGCC	1.28147145991404e-69	0.437503123430149	0.689	0.539	3.38013726981527e-65
MTRNR2L12	5.74648991492536e-68	-0.294569079496154	0.035	0.136	1.51575164485986e-63
HLA-DRA	2.89185819891435e-67	0.337846173044837	0.893	0.851	7.62785437127638e-63
AHNAK	5.08583024538338e-66	0.389745679727653	0.736	0.554	1.34148944382477e-61
LYZ	8.70656271090809e-66	0.29753055381287	0.596	0.562	2.29653004625623e-61
TAGAP	1.02210239913706e-65	0.372680467702705	0.723	0.521	2.69599949820382e-61
IL7R	9.2810181933092e-63	-0.560488660494793	0.633	0.666	2.44805416884917e-58
LGALS1	3.9011234204767e-62	0.365290925714812	0.873	0.771	1.02899932461914e-57
APOBEC3G	4.92681666038568e-62	0.315693372765039	0.556	0.374	1.29954643050993e-57
SH3BGRL3	1.43766275580218e-61	0.255500832471288	1	0.996	3.79212305097941e-57
CDC42	3.77283069317815e-61	0.254152471553981	0.821	0.705	9.951595519396e-57
MCL1	8.42259443427007e-59	0.30105040044433	0.795	0.676	2.22162773392742e-54
HLA-DQA1	2.05450458830377e-57	0.299531781045797	0.556	0.454	5.41916675256884e-53
HSPE1	2.44531901118952e-57	0.305259505672455	0.757	0.683	6.4500179558146e-53
LDHB	3.57554221978107e-57	-0.25587490078643	0.767	0.845	9.43120771311654e-53
LCP1	8.65750523579229e-57	0.282014218855014	0.871	0.802	2.28359015604493e-52
RHOH	3.00888571935209e-56	0.295102875521193	0.628	0.477	7.93653786193502e-52
CD40LG	3.19939859406284e-56	0.311363970384693	0.32	0.159	8.43905367155956e-52
ISG20	6.78861884189903e-56	-0.305273379804192	0.587	0.705	1.79063399192771e-51
RGS2	6.86658188895354e-56	0.361751076483747	0.361	0.174	1.81119830484928e-51
DDX3Y	1.02549341300784e-54	0.280462720989693	0.268	0.082	2.70494397549077e-50
MIR155HG	2.20371192717425e-54	0.426232774985396	0.302	0.144	5.81273095030751e-50
ATF3	2.38346690509635e-54	0.445991414329956	0.297	0.108	6.28687065557264e-50
GYPC	1.73746024312652e-53	-0.282815769783469	0.485	0.599	4.58289888329481e-49
HLA-DPB1	1.10964564883434e-52	0.258507288901181	0.877	0.835	2.92691232793034e-48
GLTSCR2	8.65772529186505e-52	-0.264071380814687	0.608	0.73	2.28364820023524e-47
VIM	9.14058794309046e-51	0.288687854681638	0.994	0.987	2.41101288174897e-46
CXCR4	1.54547879945413e-50	0.319170570519585	0.826	0.842	4.07650942932015e-46
TAPBP	9.39091842799643e-50	0.266953730600699	0.648	0.481	2.47704255375262e-45
C1orf162	5.10623971698962e-49	0.294020408609669	0.301	0.125	1.34687285015035e-44
BIRC3	2.01493019159042e-48	0.378459790231535	0.415	0.236	5.31478136635804e-44
CD2	3.92033730189071e-48	0.258024318788863	0.844	0.769	1.03406737011971e-43
RPS4Y1	3.11243996776735e-47	0.380625856526866	0.679	0.36	8.20968290297995e-43
HSPH1	6.88974219929564e-47	0.415002770089326	0.449	0.185	1.81730729990821e-42
SFTPC	1.13032991699665e-46	-0.381529279445784	0.59	0.76	2.98147122206206e-42
BATF	1.27718532056717e-45	0.348987889212079	0.548	0.349	3.36883172006002e-41
HIST1H1D	3.22325626240385e-45	-0.256960598029477	0.16	0.29	8.50198304334264e-41
CD6	1.19005331954228e-44	0.251208423938711	0.516	0.393	3.13900364095667e-40
SLC38A2	2.64233131227818e-44	0.310519001450364	0.45	0.309	6.96967730239615e-40
CLU	3.9737007271411e-43	0.251392802393252	0.218	0.08	1.04814304079801e-38
PDE4B	7.69241334317972e-42	0.284053762265958	0.41	0.267	2.02902786753051e-37
ZNF683	1.05784883928809e-41	0.355218343655937	0.258	0.11	2.79028788339019e-37
PTGER4	1.08436611087299e-41	0.282769907247157	0.484	0.342	2.86023249064968e-37
PLIN2	2.54196786657434e-41	0.294683440631509	0.374	0.226	6.70494864166313e-37
BHLHE40	2.79799911017617e-41	0.321959041335507	0.413	0.241	7.38028225291169e-37
CD83	3.97092168745889e-40	0.349651498050784	0.252	0.098	1.04741001350103e-35
CDKN1A	5.46750520958711e-40	0.302300445946146	0.301	0.123	1.44216384913279e-35
PPP1R15A	4.08746901583936e-39	0.313478750887629	0.693	0.484	1.07815170230795e-34
ICOS	9.97697975842398e-39	0.306467416676778	0.336	0.237	2.63162795087949e-34
CKLF	2.40858534508744e-38	0.263798270122601	0.511	0.364	6.35312556473714e-34
HSPA5	2.70045328067173e-38	0.257467213142735	0.72	0.622	7.12298561842783e-34
TYROBP	9.35276247319194e-38	0.256317257102846	0.657	0.65	2.46697815755384e-33
IER2	1.11768322609713e-37	0.281388152942403	0.823	0.718	2.94811304547639e-33
DUSP2	2.53770777676408e-35	0.340236696139916	0.752	0.637	6.69371180277062e-31
SAMSN1	5.91116979761015e-35	0.271001354730673	0.627	0.531	1.55918925751563e-30
DUSP4	7.85942238118903e-31	0.298934135520386	0.321	0.148	2.07307984148623e-26
NFKBIZ	8.3825747488071e-29	0.270566076264425	0.433	0.289	2.21107174149285e-24
ZNF331	2.71907633710785e-25	0.263736287010162	0.312	0.201	7.17210765438938e-21
CTLA4	2.99487264151398e-24	0.266441656595543	0.242	0.158	7.89957556652143e-20
CCL4L2	2.57381857283983e-23	0.691910112916419	0.276	0.112	6.78896124957961e-19
GZMK	2.16846025194072e-20	-0.386967042431238	0.13	0.259	5.71974760654404e-16
CD8B	3.9874139568807e-20	-0.265610966138403	0.314	0.442	1.05176017940642e-15
CCL3	9.4559899028761e-18	0.410738533913208	0.21	0.118	2.49420645668163e-13
LTB	1.76485015276565e-17	0.304084526955517	0.563	0.42	4.65514524794996e-13
XCL2	7.76559829162826e-15	0.273147255426176	0.191	0.097	2.04833186138279e-10
KLRB1	4.68089741253487e-14	-0.276458133494575	0.269	0.358	1.23468031050432e-09
GNLY	4.43846419833487e-13	0.493319580265387	0.34	0.298	1.17073370159479e-08
TRBV20-1	5.73021569115515e-10	0.439145753033827	0.126	0.062	1.51145899285599e-05
