## Supplementary material for "Single-cell RNA-sequencing reveals profibrotic roles of distinct epithelial and mesenchymal lineages in pulmonary fibrosis": Transitional_AT2_ipf_vs_non_.csv

	p_val	avg_logFC	pct.1	pct.2	p_val_adj
SLPI	6.36540034702372e-191	-2.30066751722	0.916	0.922	1.67900164953445e-186
MT-ND3	2.42463015591552e-94	0.741258010770598	1	0.998	6.39544696225836e-90
RPS3	8.13645929086522e-88	-0.553510068685652	0.997	1	2.14615386715152e-83
MT-CO3	2.61044571093509e-78	0.595682395133174	1	1	6.88557265173348e-74
RPL11	9.15213378523574e-77	-0.498922925980437	1	1	2.41405832853163e-72
RPS2	2.58523089425464e-76	-0.542254770145135	0.995	0.998	6.81906352977546e-72
CRIP1	3.12192895031075e-75	1.13610300500438	0.978	0.491	8.23471199223467e-71
MT-ND4	2.33961788578172e-70	0.649759649204443	0.998	0.998	6.17121009732645e-66
RPS4X	2.87667242654352e-70	-0.574946452630515	0.997	0.993	7.58779885949385e-66
RPL10	1.45032155066439e-67	-0.459211225331227	1	0.998	3.82551315418745e-63
SEPW1	2.21467046169914e-65	0.719097576585242	0.991	0.845	5.84163627682381e-61
RPL30	6.78217436616759e-65	-0.451283158426094	0.998	0.998	1.78893413256403e-60
CLDN4	1.03229038795885e-64	-0.756160139016104	0.797	0.915	2.72287235631906e-60
RPL5	1.21434717114767e-63	-0.475911798379095	0.991	1	3.2030835333362e-59
RPL14	3.92633565594348e-60	-0.420227869287902	0.997	0.998	1.03564955596821e-55
RPL9	3.50972202535139e-59	-0.419965317115194	0.993	0.995	9.25759378626935e-55
RPL19	9.26793005106675e-58	-0.383272514902461	1	1	2.44460190956988e-53
RPS25	3.88222714087576e-57	-0.370262078055957	0.997	0.997	1.0240150529488e-52
RPL23A	6.91281385077988e-57	-0.403162551200166	0.997	0.998	1.82339290942021e-52
RPS23	2.53352413975881e-56	-0.396290067055094	0.998	0.998	6.68267662344181e-52
DPYSL2	2.3298512398078e-55	0.574282730634912	0.802	0.516	6.14544861524103e-51
MACROD2	9.1668228424894e-55	-0.739863440087377	0.162	0.553	2.41793286116343e-50
CRIP2	6.64396034789766e-53	0.748742495100145	0.864	0.368	1.75247742096497e-48
EEF1A1	1.92269117333211e-52	-0.401944718070987	1	1	5.07148250789811e-48
CEBPD	4.42676553182109e-52	-0.700289590379004	0.544	0.839	1.16764794432845e-47
RPLP0	1.67941996335421e-51	-0.409074716741306	0.998	0.997	4.42980603733939e-47
RPL18	2.78279739610048e-50	-0.366661910520908	1	1	7.34018469169423e-46
AC090498.1	1.25551358545449e-49	-0.379687936106988	0.998	1	3.31166818435331e-45
NPC2	2.63795969255283e-49	0.678382241783655	0.99	0.99	6.9581462810466e-45
RPS18	3.94944972452905e-49	-0.387526963015219	1	0.998	1.04174635383903e-44
RPS5	6.31714690551469e-49	-0.403165584460872	0.995	0.997	1.66627383926761e-44
GNB2L1	6.95379559333212e-49	-0.377342423246628	0.993	0.998	1.83420266365321e-44
RPL7A	1.11338346284594e-48	-0.374719720981262	1	0.997	2.93677155994875e-44
NACA	1.44339727463514e-48	-0.402355986840921	0.972	0.988	3.80724899130511e-44
RPS6	5.41088139742534e-47	-0.372829369940677	1	0.998	1.42722818619888e-42
RPL24	5.98595488925005e-47	-0.353726595914775	0.995	0.995	1.57891532113748e-42
RPS13	1.95584848223216e-45	-0.349025866341119	0.998	0.997	5.15894154158376e-41
RPL6	3.67157907733207e-45	-0.363597793067561	0.997	0.997	9.6845241322788e-41
PIGR	1.18442592628143e-44	-0.856378090944917	0.265	0.525	3.12416026575252e-40
FAU	1.31801444714208e-43	-0.331132818019168	0.997	0.998	3.47652670722665e-39
RPL10A	2.65576278715853e-43	-0.382767597112645	0.988	0.993	7.00510550368805e-39
RPS14	2.74412933008467e-43	-0.338606303933199	1	1	7.23818993396434e-39
RPL13	3.86186014962148e-43	-0.318332581285143	1	1	1.01864285166566e-38
JUNB	5.10244812988589e-43	-0.687378804733937	0.558	0.769	1.34587274322e-38
RPS10	8.37710344006088e-43	-0.36906314278712	0.986	0.991	2.20962857438486e-38
WIF1	1.01341019950941e-42	0.732975980172482	0.742	0.32	2.67307208324598e-38
S100A14	1.37379102948811e-42	-0.573197972310229	0.692	0.855	3.62364859848078e-38
RPL35A	2.96533112825231e-42	-0.34754633566965	0.998	0.997	7.82165391699111e-38
HSD17B6	4.83203931694754e-42	-0.693050254808924	0.346	0.66	1.27454701063125e-37
RPL18A	6.4396071915585e-42	-0.342708332999605	0.998	0.998	1.69857518891739e-37
SEPP1	2.77047372417088e-41	-0.521427740401525	0.769	0.883	7.30767854224552e-37
IER2	2.79429127479586e-41	-0.711257214505151	0.458	0.698	7.37050209552905e-37
RPS8	5.51954862775066e-41	-0.355229612206244	1	1	1.45589134154179e-36
CD63	1.83371601783472e-40	0.418383806293454	0.995	0.969	4.83679274024264e-36
RPL29	4.10473586542799e-40	-0.345837360544173	0.995	0.995	1.08270617922394e-35
DCXR	1.18729851778069e-39	-0.540018449231789	0.485	0.72	3.13173730035013e-35
HOPX	1.71319676472271e-38	-0.477681665947765	0.991	0.993	4.51889910630908e-34
FTH1	2.44183369068983e-38	-0.43153896780069	1	1	6.44082472593256e-34
RPL26	1.43813263589695e-37	-0.333045143008461	0.998	1	3.79336245370539e-33
RPS7	2.34434095579956e-37	-0.315134726203305	1	0.998	6.18366813911249e-33
POLR2L	2.7507749294853e-37	0.345895068173584	0.995	0.976	7.25571903150338e-33
TAGLN2	4.99504347351491e-37	0.407335990306848	0.99	0.965	1.31754261700903e-32
CD9	1.19052192727363e-36	0.478312149774224	0.995	0.964	3.14023968756966e-32
EEF1G	2.91555290068474e-36	-0.475725232927672	0.702	0.826	7.69035388613615e-32
LGALS3	3.62715489185659e-36	-0.39609927048	0.91	0.986	9.56734645825012e-32
RPL3	7.64202536524699e-36	-0.335748628330722	0.998	0.993	2.0157370305912e-31
RPS9	1.76519297993826e-35	-0.311840090390632	0.995	0.998	4.65604952318314e-31
TIMP1	3.05696022709836e-35	0.593826765856409	0.695	0.297	8.06334399101735e-31
ZFP36	5.82917982300951e-35	-0.668047060236841	0.701	0.808	1.53756276191522e-30
ZNF385B	5.82976060059799e-35	-0.436960799942236	0.225	0.537	1.53771595361973e-30
CYB5A	5.91054401482942e-35	-0.477613468177361	0.974	0.991	1.55902419479156e-30
S100A10	7.66289974827093e-35	0.642479829343638	1	0.938	2.02124306660142e-30
SLC25A6	1.75389090341368e-34	-0.366193997566509	0.874	0.94	4.62623803593426e-30
NFKBIA	2.26173623933536e-34	-0.618964522769199	0.651	0.807	5.96578167849487e-30
SECISBP2L	3.75461397762682e-34	-0.531928301802797	0.387	0.627	9.90354528878627e-30
ROMO1	5.51797346052269e-34	0.366564288087318	0.933	0.813	1.45547585968207e-29
NEAT1	1.1436852551429e-33	0.589879772563253	0.991	0.978	3.01669859749044e-29
SERPING1	1.39603711324349e-33	-0.442204106053476	0.306	0.604	3.68232709360236e-29
ELF3	2.03918146661647e-33	-0.65693020344643	0.63	0.744	5.37874895449426e-29
RPSA	2.3691407586769e-33	-0.350907923455928	0.991	0.991	6.24908257916205e-29
RPL36A	3.20054064117523e-33	-0.42154893455862	0.711	0.858	8.44206604922791e-29
CRTAC1	4.66759497177471e-33	-0.410501950072218	0.065	0.364	1.23117152570502e-28
CALM2	5.07687132284189e-33	0.414549529260351	0.985	0.952	1.339126348826e-28
MIF	1.41848640728494e-32	0.387020907012811	0.99	0.959	3.74154159649548e-28
PKM	1.44234153833396e-32	0.404486243037316	0.9	0.732	3.8044642756635e-28
NDNF	2.96567281375107e-32	0.533632512055632	0.725	0.373	7.82255518083119e-28
SPTSSA	3.60666843306792e-32	-0.489497660197059	0.539	0.698	9.51330932590325e-28
RPS27A	4.2369465432213e-32	-0.294047932210219	0.998	0.998	1.11757938970548e-27
EIF1	5.45841917927514e-32	-0.326848434332776	0.991	1	1.4397672269174e-27
BLVRB	1.03049257173343e-31	-0.416293494684703	0.589	0.819	2.71813025646126e-27
RPS3A	1.40051154823684e-31	-0.304276382753631	0.998	0.995	3.69412931078431e-27
PSAP	1.49042665086786e-31	0.408769048946535	0.888	0.737	3.93129837699414e-27
RPL4	1.55734784812683e-31	-0.340433029791932	0.931	0.969	4.10781641900415e-27
RPS15A	1.14555962475646e-30	-0.299945021699901	1	0.997	3.02164262222012e-26
RPL7	1.82825004765559e-30	-0.30927853442193	0.972	0.991	4.82237515070114e-26
H3F3B	2.03097833192084e-30	-0.37551938057169	0.981	1	5.35711154610761e-26
EEF2	2.69057532559427e-30	-0.339150791679957	0.95	0.981	7.09693053632e-26
GPX1	3.8019154249212e-30	0.428416416842782	0.941	0.77	1.00283123163146e-25
QSOX1	7.880221211753e-30	0.424659305579008	0.809	0.636	2.07856594902409e-25
RBM3	1.32863305594232e-29	-0.411461749706777	0.688	0.848	3.50453541165906e-25
GLTSCR2	1.48909564984177e-29	-0.402834341310698	0.511	0.765	3.92778759558764e-25
SLC25A5	6.73143882748212e-29	-0.386281109099393	0.854	0.933	1.77555161952496e-24
FABP5	6.8695365300192e-29	-0.925355569190803	0.516	0.661	1.81197765052316e-24
RPL32	1.27513985906197e-28	-0.275266022106203	1	0.997	3.36343640624777e-24
TPPP3	1.39769169218797e-28	0.663955425524004	0.635	0.187	3.68669137648421e-24
EIF5A	1.71789690609897e-28	-0.378070541676339	0.339	0.644	4.53129666921726e-24
TPT1	2.02789163944231e-28	-0.293923515116611	1	0.998	5.34896977735697e-24
RPL21	2.30052592457364e-28	-0.290357887759536	0.998	0.995	6.0680972312479e-24
C12orf75	2.64451871743837e-28	0.393622235986222	0.348	0.062	6.9754470209872e-24
PIM3	2.75595728286243e-28	-0.421233871775121	0.427	0.674	7.26938852500624e-24
RPL8	2.83459262257583e-28	-0.262313635628262	1	0.998	7.47680496056826e-24
MPST	2.9000807437386e-28	-0.362170748045268	0.41	0.68	7.64954297775931e-24
CLIC5	3.10098851090803e-28	0.446595096281231	0.695	0.461	8.17947739522212e-24
XIST	9.22383722725074e-28	-0.394697729733067	0.026	0.295	2.43297154543193e-23
ATP1A1	9.36226804783377e-28	-0.385831579927855	0.818	0.943	2.46948544297711e-23
RPS27L	1.88358415950106e-27	0.436344072373851	0.952	0.81	4.96832993751594e-23
RPS27	3.29447963851692e-27	-0.298839951132627	1	1	8.68984894251608e-23
MT-ATP6	3.84556546898998e-27	0.35794373776898	1	0.998	1.01434480375549e-22
RPS26	2.0992600537867e-26	-0.357560214552759	0.995	0.998	5.53721824387317e-22
POLR1D	2.13229060692174e-26	-0.326322493238882	0.473	0.765	5.62434293387748e-22
HSBP1	5.40990327866069e-26	0.320769886767199	0.861	0.779	1.42697018781233e-21
HSPA6	5.44691700241823e-26	0.553123366275279	0.325	0.041	1.43673329772786e-21
MT-CO1	1.09860869336112e-25	0.321004556216223	1	1	2.89780015047861e-21
GSTA4	2.10384632396274e-25	-0.378791806391384	0.344	0.599	5.54931544871653e-21
TMBIM6	3.59544565153195e-25	0.301456233086275	0.972	0.955	9.48370699504582e-21
MT-CO2	1.27316080126683e-24	0.321056729017381	1	1	3.35821624550152e-20
NTM	1.61155274483549e-24	0.50204523494877	0.559	0.219	4.25079267505257e-20
GNAS	1.68311210297525e-24	0.363150662745804	0.959	0.832	4.43954479401781e-20
RPS12	2.00925513629763e-24	-0.26215511815154	0.998	0.998	5.29981227301226e-20
MGST1	2.14701575389909e-24	-0.329096551013038	0.938	0.967	5.66318345405963e-20
SELENBP1	2.21755949339517e-24	-0.404097416606496	0.68	0.807	5.84925667572843e-20
MT-ND2	2.55479680463464e-24	0.391569311588746	0.998	0.997	6.73878753158478e-20
PEBP1	7.04382920546755e-24	-0.302056645160099	0.862	0.933	1.85795082952617e-19
GSN	7.41901719554556e-24	0.403434263510222	0.821	0.615	1.95691416566905e-19
TMA7	7.85412832764543e-24	0.260010376542674	0.985	0.962	2.07168342898304e-19
C4orf48	1.04871675075768e-23	0.392858891044483	0.552	0.276	2.76620017347352e-19
NAPSA	1.11799418110468e-23	0.46949331505759	0.993	0.948	2.9489332514998e-19
UQCRQ	1.64943675025168e-23	0.302831116988455	0.959	0.915	4.35071931613886e-19
ATP5E	1.93457867905557e-23	0.263721389400148	0.998	0.99	5.10283818174487e-19
DDT	4.69463210821468e-23	-0.334399941330185	0.482	0.694	1.23830311118379e-18
PPA1	4.88416311429733e-23	-0.315553422540461	0.787	0.926	1.28829570465821e-18
ID1	5.54442266931832e-23	-0.558613584970302	0.503	0.658	1.46245236748609e-18
RPS21	6.70921881800594e-23	-0.263651954850207	1	0.995	1.76969064762543e-18
AKAP13	1.08768063453356e-22	-0.378645228051239	0.585	0.774	2.86897520970918e-18
C14orf2	1.16038281238904e-22	0.289597379703675	0.89	0.813	3.06074174423858e-18
EEF1B2	1.69393924080042e-22	-0.291337799091673	0.917	0.972	4.46810353545927e-18
TACC2	2.1428992314246e-22	-0.380775088485576	0.358	0.551	5.65232530272868e-18
AGRN	2.25415780246297e-22	0.353717703216209	0.69	0.477	5.94579203555659e-18
KIAA1324	2.50646807565456e-22	-0.321757009309688	0.065	0.264	6.61131084315404e-18
SERP1	2.75550928918314e-22	-0.313527704543722	0.824	0.934	7.26820685207838e-18
TKT	4.43978037092971e-22	-0.337419607009195	0.8	0.895	1.17108086844013e-17
CXCL2	4.94242885124777e-22	-0.940265040537327	0.272	0.421	1.30366445809363e-17
ZFP36L1	5.15768678860236e-22	-0.414329261360113	0.866	0.926	1.36044304422964e-17
CBR1	5.71986937274849e-22	-0.346127027478146	0.334	0.57	1.50872994444987e-17
SDCBP	1.09418425883971e-21	0.350586463644417	0.699	0.454	2.8861298195415e-17
CHPT1	1.5580203397461e-21	-0.280953039812013	0.212	0.435	4.10959025014829e-17
BTF3	1.97546884377723e-21	-0.258191885280528	0.928	0.979	5.21069416923119e-17
ADGRF5	2.18099019716681e-21	0.334419265844595	0.866	0.813	5.75279784306689e-17
S100A6	3.51478014800539e-21	0.313774212659619	1	1	9.27093559639382e-17
CYBRD1	4.57667416347869e-21	-0.330019444917417	0.341	0.594	1.20718934410077e-16
DUSP1	4.60423498071919e-21	-0.497452433099256	0.788	0.845	1.2144590608643e-16
LGALS1	4.91598263490952e-21	0.731072467795412	0.62	0.212	1.29668873961008e-16
NR1D1	5.49378662204272e-21	-0.292681942422116	0.093	0.301	1.44909609729621e-16
CYP2B6	6.70427655612544e-21	-0.261876280648624	0.038	0.249	1.76838702720921e-16
TUBA1C	1.12637497652502e-20	-0.324768710879527	0.315	0.599	2.97103927558005e-16
SFTA2	1.87365938761757e-20	-0.278144925224618	0.981	0.988	4.94215136671886e-16
BCAT1	3.5818554686749e-20	0.392000050585777	0.589	0.285	9.44786016972379e-16
CD59	4.15744596999853e-20	0.285394110456402	0.917	0.876	1.09660952350651e-15
TIMP2	4.28003337514362e-20	0.314016821012679	0.432	0.204	1.12894440336163e-15
AES	8.33852208068724e-20	0.309753830115551	0.807	0.618	2.19945196922287e-15
EBPL	8.70270267583053e-20	-0.282248581595916	0.439	0.66	2.29551188480382e-15
ANXA2	9.44082617539991e-20	0.383274647019508	1	0.96	2.49020672028523e-15
TMSB4X	1.02540491975835e-19	0.32620419378907	1	0.998	2.70471055684661e-15
CD44	1.32720796337115e-19	0.339008415657537	0.759	0.566	3.50077644498409e-15
MUC1	3.33300441850174e-19	0.295946189977558	0.986	0.981	8.79146575468203e-15
BTG2	4.13175298315461e-19	-0.387210650941586	0.339	0.516	1.08983248436669e-14
AC007405.6	7.77470941277891e-19	-0.253169589491474	0.179	0.399	2.05073510180869e-14
LIMCH1	7.90180885619246e-19	-0.290470503471849	0.573	0.758	2.08426012199789e-14
TPM1	9.46673195692032e-19	0.411111801306651	0.716	0.427	2.49703988827687e-14
FLRT3	1.09237593769574e-18	-0.335280136343627	0.503	0.696	2.88136001086007e-14
SMARCA5	1.33525122842348e-18	0.323131907396644	0.682	0.575	3.52199216521261e-14
BNIP3	1.52468681955884e-18	-0.296796089266374	0.396	0.577	4.02166642395036e-14
C16orf89	2.62224121240653e-18	-0.421602927077514	0.539	0.68	6.91668564596471e-14
RASD1	3.13386263935414e-18	-0.408488668756784	0.182	0.44	8.26618948382441e-14
C1orf167	3.90619766565166e-18	0.279861833964237	0.454	0.219	1.03033775826894e-13
CNBP	4.31143158311446e-18	-0.27180511638434	0.661	0.832	1.1372263086781e-13
PAM	4.45749997764306e-18	0.29511033899424	0.654	0.466	1.17575476910291e-13
CTNNBIP1	4.56802166945556e-18	-0.264003316194899	0.246	0.497	1.20490707575229e-13
CEACAM6	5.934728909712e-18	0.455955792479119	0.945	0.886	1.56540344451473e-13
EIF3E	6.94853852961355e-18	-0.264001684342444	0.637	0.807	1.83281600795617e-13
RNASE1	7.31839245331983e-18	-0.374475437853882	0.985	0.988	1.93037237741217e-13
EIF3L	8.20130692035735e-18	-0.28201816511172	0.535	0.765	2.16325872638266e-13
TUBB4B	1.00219647398249e-17	-0.33080678874041	0.499	0.713	2.64349363942362e-13
EIF3H	1.57736882566539e-17	-0.2588554177889	0.57	0.794	4.16062575145759e-13
ZFAS1	1.62625236152648e-17	-0.274952446918221	0.821	0.914	4.2895658539984e-13
HSPA5	1.65157660415312e-17	-0.414439437581335	0.676	0.758	4.35636360877468e-13
ARPC1B	2.69081960088938e-17	0.293576297345182	0.84	0.677	7.09757486126592e-13
BPIFB1	8.05158053464064e-17	0.382544725416428	0.169	0.016	2.12376539762216e-12
MRPS25	1.0037419616079e-16	-0.279203842718967	0.451	0.651	2.64757017213315e-12
BCAP31	1.67627172679783e-16	0.279007102487706	0.716	0.553	4.42150193377465e-12
ABHD2	2.34077343498222e-16	0.290347143978157	0.69	0.491	6.17425808945259e-12
TNFRSF12A	2.41118605131156e-16	-0.406696091578433	0.513	0.629	6.3599854475445e-12
MET	2.6131684188792e-16	-0.275780163193062	0.301	0.551	6.89275433847767e-12
ABCA7	2.88003089521621e-16	0.269957106816182	0.472	0.254	7.5966574923118e-12
PMM1	3.36849737622877e-16	-0.273583433126643	0.344	0.541	8.88508552927864e-12
RND1	3.59746190986028e-16	-0.31381054741348	0.079	0.228	9.48902527963846e-12
NUDT16	4.83973367910688e-16	-0.25491045078237	0.246	0.43	1.27657655253802e-11
SEC11C	8.37092803181122e-16	-0.275643316529535	0.375	0.599	2.20799968695085e-11
PGC	8.45818241377043e-16	-0.661902403603687	0.449	0.584	2.23101477528023e-11
DUOXA1	1.17325253083864e-15	-0.265618764073288	0.263	0.506	3.09468820059309e-11
DUOX1	1.27890781419501e-15	-0.309885844454964	0.477	0.691	3.37337514150217e-11
CYB5R3	1.30403663441734e-15	0.262038060781081	0.756	0.661	3.43965743060262e-11
TSTD1	2.85269500939855e-15	-0.258095250515503	0.744	0.864	7.52455362629055e-11
PLLP	3.317043087128e-15	-0.256582544276808	0.349	0.541	8.74936455091753e-11
CFL1	4.21635562137072e-15	0.271743526124283	0.972	0.926	1.11214812224896e-10
BNIP3L	5.11560808353062e-15	-0.273346539277668	0.466	0.644	1.34934394419287e-10
PEBP4	7.27912327392923e-15	-0.327893912734329	0.551	0.684	1.92001434596431e-10
CLU	8.84311956616873e-15	-0.460904303732874	0.208	0.356	2.33254964796833e-10
LDHB	1.0167926164822e-14	-0.284499027695316	0.695	0.846	2.6819938844951e-10
FAM177A1	1.05127585893096e-14	-0.266656336645327	0.682	0.838	2.77295033310219e-10
GADD45B	1.10365242642827e-14	-0.420029363326988	0.465	0.579	2.91110400518985e-10
RP11-290D2.6	1.11476332777205e-14	-0.282619662062788	0.014	0.123	2.94041122966434e-10
TAPBP	1.43419382361972e-14	0.266797672091006	0.73	0.585	3.78297304856174e-10
MID1IP1	2.18494252720983e-14	-0.322568137842742	0.365	0.573	5.76322290402136e-10
IFITM3	2.3236535103325e-14	0.270947956461215	0.998	0.971	6.12910086420403e-10
AQP3	2.57628298509009e-14	0.395724088090066	0.769	0.585	6.79546162977213e-10
UBB	2.79344894344045e-14	0.273330077674538	0.928	0.864	7.36828027811288e-10
SH3BGRL3	3.5004439842185e-14	0.285322524908062	0.824	0.661	9.23312109717315e-10
ABLIM1	3.74713938958331e-14	0.276444075107532	0.625	0.485	9.8838295679039e-10
EFNA1	3.99797288624455e-14	-0.307606770210624	0.687	0.812	1.05454530820472e-09
TSC22D1	4.3907697793045e-14	-0.286562047760317	0.513	0.672	1.15815334468715e-09
BFAR	4.60970893026025e-14	-0.252049001688226	0.351	0.556	1.21590292453475e-09
TACSTD2	5.31209462157628e-14	-0.365325641064129	0.792	0.902	1.40117119833318e-09
WSB1	5.92224643315479e-14	0.300356626905444	0.886	0.846	1.56211094167324e-09
VIM	7.5650309710629e-14	0.452890119010583	0.792	0.509	1.99542821923726e-09
SOD2	8.02158386201393e-14	-0.328931394324534	0.36	0.509	2.11585317528341e-09
ITGB1	8.63706172783851e-14	0.258388574469912	0.776	0.663	2.27819777195196e-09
PLA2G10	1.01093211336481e-13	-0.288203650160447	0.379	0.568	2.66653563542237e-09
LBH	1.27458302778223e-13	0.324960089334274	0.463	0.242	3.36196765238118e-09
ANOS1	1.33707959377864e-13	0.273600536871496	0.408	0.263	3.52681484450991e-09
AQP1	1.37447943139283e-13	0.49864366451832	0.683	0.44	3.62546439618488e-09
IL32	1.03352425318078e-12	0.468939141322096	0.754	0.409	2.72612692261495e-08
CD81	1.13200554726496e-12	0.255561537403988	0.831	0.725	2.98589103202078e-08
RAB31	1.72483897741706e-12	0.282476985091453	0.613	0.377	4.54960777073297e-08
LPCAT1	6.43891196985748e-12	0.277018934161168	0.876	0.796	1.69839181028931e-07
JUND	7.26978757378439e-12	0.293222617741298	0.857	0.675	1.91755186833711e-07
NCOA7	7.59764382667821e-12	-0.294835039746617	0.368	0.515	2.00403051216291e-07
H1FX	8.34700983882617e-12	-0.296898392801051	0.46	0.501	2.20169078518718e-07
EMP3	1.24601114600593e-11	0.295687253775313	0.435	0.19	3.28660359981984e-07
S100A2	1.83160370042078e-11	0.279457006577548	0.246	0.128	4.8312210805999e-07
FASN	1.91557767249151e-11	-0.258206686974829	0.386	0.546	5.05271922673085e-07
TMSB10	2.20959024994121e-11	0.298434042795731	1	0.99	5.82823620226993e-07
DST	2.25717020622242e-11	0.270836463601044	0.401	0.218	5.95373785295288e-07
TRAM1	3.49110717878117e-11	0.287948131395594	0.914	0.801	9.2084934054711e-07
PDZK1IP1	3.95450980994397e-11	-0.286461082547013	0.417	0.518	1.04308105256892e-06
CLDN3	4.59070559429586e-11	-0.250118287019664	0.53	0.701	1.21089041460742e-06
ATF3	7.99465983501918e-11	-0.448224143986385	0.358	0.454	2.10875142468301e-06
SCEL	8.31590221861489e-11	0.25469211407239	0.627	0.413	2.19348552820405e-06
HSPA1A	9.1830080814645e-11	0.456132026686959	0.842	0.446	2.42220204164789e-06
CCND1	1.35697375415993e-10	0.341056129039561	0.768	0.615	3.57928967134766e-06
DDIT3	1.48504064449828e-10	-0.27719977819475	0.225	0.333	3.9170917079931e-06
FN1	2.41871985703363e-10	0.306561553261465	0.472	0.285	6.3798573668976e-06
EMP2	2.73760633766406e-10	0.282463798766009	0.985	0.969	7.2209842368565e-06
JUN	4.0105950185547e-10	-0.361251949416187	0.842	0.82	1.05787464804417e-05
CCND2	5.8563572098521e-10	0.311945005686513	0.509	0.278	1.54473134124269e-05
AP000769.1	9.14410053067611e-10	0.363302316648558	0.353	0.257	2.41193939697644e-05
EGR1	1.56484409190347e-09	-0.397933791390045	0.343	0.506	4.12758926121378e-05
NR4A1	1.83808475199605e-09	-0.336856502312704	0.38	0.473	4.84831615033997e-05
CD24	7.74759738645121e-09	0.357233226202275	0.668	0.368	0.000204358376262424
SOCS3	8.1647259880863e-09	-0.262171763025751	0.205	0.29	0.000215360977387752
NFKBIZ	1.7853829050557e-08	-0.250160766626453	0.256	0.404	0.000470930448866542
LCN2	2.68105706346674e-08	0.309185842786355	0.485	0.223	0.000707182421630621
SFTPA1	3.5439603320641e-08	0.54631258804093	0.833	0.636	0.000934790416788549
PRSS23	4.38765574006555e-08	0.304924186430311	0.373	0.214	0.00115733195455709
MT-ND6	1.88997336627806e-07	-0.265462604982119	0.614	0.686	0.00498518274823163
ADIRF	2.78855581251088e-07	-0.280912515697339	0.74	0.831	0.00735537366665995
SCGB1A1	3.86434125402933e-07	0.529575537430072	0.84	0.207	0.0101929729257532
C4BPA	1.01761482099236e-06	-0.263731377542582	0.645	0.732	0.0268416261333156
IGFBP2	2.94215817442714e-06	0.358924685774454	0.174	0.098	0.0776053061668648
TIMP3	5.29186116978899e-06	0.269143547449275	0.351	0.19	0.139583422075524
CAV1	5.29820329481326e-06	0.263518697586822	0.89	0.893	0.139750708307289
ID3	5.31633641641875e-06	-0.26815773439076	0.527	0.544	0.140229005655877
SCGB3A2	8.58924238419941e-06	-0.572456928134559	0.792	0.587	0.226558446368028
SERPINA1	1.47956917320685e-05	0.309292715717881	0.929	0.686	0.39026596081677
FOS	1.70638732535818e-05	-0.276221978012283	0.769	0.717	0.450093784809727
SFN	2.01422766051851e-05	-0.260477751040739	0.656	0.599	0.531292830014967
S100A4	6.95734669121445e-05	0.285626551058168	0.577	0.408	1
SFTPA2	0.000112787916778876	0.370395913211239	0.787	0.694	1
MMP7	0.000276693421934131	0.352934864249225	0.442	0.238	1
CCL2	0.000555731547845396	-0.439096024492209	0.143	0.124	1
CXCL14	0.00294522054990232	0.261558493332527	0.179	0.107	1
