## Supplementary material for "Single-cell RNA-sequencing reveals profibrotic roles of distinct epithelial and mesenchymal lineages in pulmonary fibrosis": 190625_krt5_vs_trans_AT2.csv

	p_val	avg_logFC	pct.1	pct.2	p_val_adj
SFTPC	9.04E-216	-3.261979785	0.416	0.921	2.38E-211
SLPI	1.65E-295	-3.200420838	0.464	0.919	4.36E-291
SFTPA2	3.70E-194	-2.516107895	0.101	0.741	9.77E-190
SFTPA1	6.07E-166	-2.453918051	0.115	0.734	1.60E-161
CLDN18	8.08E-189	-1.764672006	0.105	0.832	2.13E-184
FABP5	6.38E-112	-1.57499423	0.155	0.589	1.68E-107
SCGB3A2	2.78E-31	-1.467425478	0.332	0.69	7.33E-27
CAV1	4.79E-139	-1.383094914	0.509	0.891	1.26E-134
AGER	6.81E-138	-1.290774795	0.212	0.816	1.80E-133
ADIRF	6.03E-120	-1.190539959	0.303	0.785	1.59E-115
CYB5A	5.96E-180	-1.143598862	0.858	0.983	1.57E-175
SLC39A8	9.53E-107	-1.112994172	0.105	0.778	2.51E-102
NAPSA	6.96E-113	-1.108500835	0.831	0.971	1.84E-108
PGC	1.81E-58	-1.081740627	0.134	0.516	4.77E-54
MUC1	3.57E-193	-1.079890231	0.767	0.984	9.42E-189
SFTPD	1.08E-93	-1.07700571	0.21	0.718	2.86E-89
AQP4	1.90E-114	-0.979084325	0.289	0.845	5.02E-110
SFTA2	2.90E-172	-0.970223032	0.769	0.984	7.65E-168
SFTPB	4.48E-106	-0.955615465	0.891	0.996	1.18E-101
SFTA1P	6.64E-103	-0.922772592	0.231	0.774	1.75E-98
RNASE1	5.68E-88	-0.882297443	0.86	0.986	1.50E-83
SELENBP1	1.11E-91	-0.86404417	0.229	0.743	2.92E-87
AQP1	2.31E-47	-0.859846148	0.179	0.562	6.10E-43
SUSD2	1.80E-96	-0.842585847	0.293	0.825	4.74E-92
EMP2	6.52E-81	-0.816051017	0.847	0.977	1.72E-76
C16orf89	3.21E-70	-0.812140417	0.157	0.609	8.47E-66
LAMP3	5.99E-58	-0.80085933	0.049	0.551	1.58E-53
LRRK2	5.34E-61	-0.794341881	0.074	0.51	1.41E-56
PEBP4	5.89E-68	-0.79077674	0.08	0.617	1.55E-63
HSD17B6	2.21E-57	-0.764810493	0.138	0.503	5.83E-53
FOLR1	1.28E-80	-0.748612096	0.635	0.93	3.37E-76
S100A14	2.22E-67	-0.746701566	0.462	0.773	5.85E-63
CRIP1	3.01E-31	-0.744731601	0.68	0.734	7.93E-27
AK1	1.06E-90	-0.738284501	0.536	0.86	2.79E-86
CLIC3	5.37E-63	-0.734396631	0.48	0.831	1.42E-58
IFT57	8.75E-84	-0.717285531	0.623	0.891	2.31E-79
SLC34A2	1.07E-65	-0.710663118	0.831	0.974	2.81E-61
PIGR	1.73E-36	-0.69422956	0.134	0.395	4.57E-32
RARRES3	2.95E-47	-0.669363024	0.548	0.8	7.79E-43
GKN2	4.03E-51	-0.66814229	0.054	0.54	1.06E-46
WIF1	2.55E-37	-0.661109479	0.216	0.531	6.74E-33
SEPP1	1.54E-60	-0.656927105	0.553	0.826	4.06E-56
MT1E	9.41E-38	-0.630108312	0.371	0.703	2.48E-33
SOD3	3.17E-52	-0.625822496	0.276	0.641	8.35E-48
AQP5	8.70E-37	-0.602573449	0.087	0.349	2.30E-32
SFTA3	8.78E-67	-0.598271824	0.652	0.901	2.31E-62
HSD17B11	8.34E-46	-0.592960237	0.295	0.591	2.20E-41
TNNC1	3.03E-46	-0.585857047	0.334	0.702	8.00E-42
ABCA3	1.44E-50	-0.58373438	0.126	0.536	3.80E-46
PEG10	2.83E-23	-0.568177597	0.231	0.558	7.45E-19
CAT	1.04E-54	-0.563701426	0.293	0.659	2.75E-50
BLVRB	1.17E-52	-0.560897243	0.353	0.703	3.08E-48
VEPH1	1.37E-44	-0.555554971	0.062	0.533	3.62E-40
LMO7	1.38E-44	-0.552030057	0.771	0.932	3.64E-40
DUOX1	1.82E-46	-0.536565	0.245	0.584	4.81E-42
MID1IP1	1.24E-42	-0.536099978	0.113	0.469	3.27E-38
LPCAT1	1.04E-40	-0.535616488	0.569	0.836	2.73E-36
DCXR	2.28E-41	-0.534195214	0.357	0.603	6.01E-37
FXYD3	2.83E-58	-0.53191438	0.724	0.927	7.46E-54
SCD	3.43E-33	-0.507018641	0.2	0.46	9.04E-29
POLR2L	1.01E-67	-0.503218132	0.918	0.985	2.66E-63
CEBPD	1.04E-26	-0.502280057	0.474	0.691	2.75E-22
DLC1	2.59E-43	-0.496472527	0.243	0.607	6.83E-39
RPS28	2.32E-81	-0.495517141	0.994	0.998	6.11E-77
RPS3	1.31E-61	-0.493226808	0.996	0.998	3.46E-57
HPCAL1	1.27E-46	-0.492480614	0.169	0.57	3.34E-42
MACROD2	2.35E-27	-0.487321531	0.124	0.357	6.20E-23
ATP1A1	2.57E-43	-0.484734556	0.757	0.88	6.77E-39
ID3	1.26E-21	-0.484730612	0.342	0.535	3.32E-17
AGR3	1.74E-29	-0.484451339	0.563	0.813	4.59E-25
RPS27	4.06E-62	-0.483826062	0.969	1	1.07E-57
TSTD1	2.92E-46	-0.477212093	0.586	0.803	7.71E-42
PAPSS2	1.27E-39	-0.47538618	0.085	0.46	3.34E-35
BCAM	3.29E-41	-0.474392495	0.685	0.909	8.69E-37
HOPX	2.69E-30	-0.470280761	0.924	0.992	7.10E-26
ID1	1.59E-19	-0.470188911	0.421	0.58	4.20E-15
LIMCH1	1.34E-43	-0.470012959	0.324	0.666	3.53E-39
MRPL14	1.71E-49	-0.467365089	0.732	0.895	4.52E-45
S100A4	8.58E-15	-0.466202797	0.371	0.492	2.26E-10
C4BPA	4.10E-19	-0.461038832	0.433	0.689	1.08E-14
SDPR	1.33E-32	-0.457566154	0.233	0.522	3.52E-28
DHCR24	1.35E-38	-0.456204167	0.551	0.791	3.55E-34
RPS2	3.23E-49	-0.455481012	0.996	0.997	8.52E-45
TSPAN4	2.05E-41	-0.449941065	0.245	0.605	5.42E-37
SULT1A1	4.76E-39	-0.449729447	0.087	0.472	1.26E-34
CYBRD1	5.70E-38	-0.447203737	0.132	0.467	1.50E-33
SCEL	8.97E-34	-0.445474121	0.206	0.52	2.37E-29
RPL21	6.12E-58	-0.440482776	0.965	0.997	1.62E-53
RPL10	8.45E-56	-0.440373037	1	0.999	2.23E-51
RPL23A	3.00E-58	-0.43962631	0.961	0.997	7.91E-54
RPS18	1.60E-56	-0.438165545	0.99	0.999	4.21E-52
SLC22A31	2.53E-34	-0.436999187	0.388	0.685	6.67E-30
GSTA4	1.06E-35	-0.436400593	0.167	0.472	2.81E-31
C1orf116	1.73E-39	-0.435097785	0.353	0.665	4.55E-35
FBP1	1.77E-36	-0.433432553	0.247	0.56	4.66E-32
RPL29	2.08E-53	-0.429533563	0.981	0.995	5.49E-49
C3	1.50E-17	-0.428423714	0.388	0.646	3.97E-13
CAV2	1.27E-27	-0.423382176	0.664	0.83	3.35E-23
RPL13	3.21E-67	-0.421356803	1	1	8.46E-63
CYP4B1	1.53E-17	-0.421288593	0.553	0.853	4.04E-13
RPSA	3.73E-46	-0.417040629	0.959	0.991	9.85E-42
RPS12	3.06E-54	-0.415143304	0.996	0.998	8.07E-50
FGGY	4.90E-32	-0.413504763	0.241	0.53	1.29E-27
RPL14	1.77E-51	-0.409651223	0.986	0.997	4.67E-47
PRDX6	3.20E-39	-0.406304978	0.647	0.841	8.44E-35
TMEM125	5.57E-38	-0.40619764	0.361	0.663	1.47E-33
RPL18	7.04E-57	-0.405935986	0.994	1	1.86E-52
TPT1	1.87E-51	-0.403387033	0.998	0.999	4.92E-47
RPL37A	5.56E-57	-0.402552128	0.957	0.997	1.47E-52
CEACAM5	5.72E-20	-0.400539203	0.023	0.17	1.51E-15
RPL8	4.36E-60	-0.398855083	1	0.999	1.15E-55
EFNA1	3.22E-24	-0.397306963	0.561	0.749	8.50E-20
CPM	1.11E-27	-0.396297789	0.534	0.765	2.93E-23
RPS9	3.88E-50	-0.395098109	0.977	0.997	1.02E-45
RPS5	5.69E-44	-0.394600351	0.977	0.996	1.50E-39
TXNIP	1.03E-19	-0.393746812	0.28	0.503	2.71E-15
RPL3	1.91E-48	-0.392174066	0.99	0.996	5.04E-44
SNHG8	1.67E-30	-0.391322079	0.507	0.73	4.41E-26
RPL27A	1.55E-41	-0.389872012	0.866	0.964	4.08E-37
CD74	3.44E-15	-0.389848885	0.957	0.964	9.08E-11
CACNA2D2	4.14E-28	-0.388939139	0.035	0.378	1.09E-23
RPS29	5.42E-32	-0.38876119	0.899	0.972	1.43E-27
PRDX5	1.60E-47	-0.3882628	0.934	0.981	4.22E-43
RPL18A	4.29E-49	-0.38801198	0.994	0.998	1.13E-44
ZNF385B	5.00E-30	-0.387840934	0.095	0.381	1.32E-25
SECISBP2L	2.79E-22	-0.387724724	0.367	0.507	7.36E-18
CLIC5	1.02E-22	-0.3867972	0.32	0.578	2.69E-18
C5orf38	4.97E-35	-0.384405407	0.184	0.524	1.31E-30
NEDD4L	1.80E-30	-0.384045645	0.482	0.727	4.75E-26
GLTSCR2	9.92E-28	-0.383111656	0.425	0.638	2.62E-23
DDT	7.58E-30	-0.38176974	0.313	0.588	2.00E-25
ALDH3B1	8.41E-32	-0.381546401	0.068	0.41	2.22E-27
NPNT	9.15E-31	-0.380736575	0.233	0.527	2.41E-26
NKX2-1	2.67E-31	-0.379438997	0.72	0.897	7.04E-27
MGST1	1.99E-30	-0.372698948	0.891	0.953	5.24E-26
PLA2G1B	1.25E-22	-0.371097319	0.103	0.303	3.30E-18
DSTN	1.35E-41	-0.369679204	0.971	0.991	3.57E-37
UNC13B	2.61E-32	-0.369164604	0.202	0.516	6.89E-28
ANKRD29	1.33E-31	-0.36911468	0.109	0.433	3.49E-27
RPS4X	7.39E-29	-0.367479444	0.99	0.995	1.95E-24
RPS16	4.84E-47	-0.364167876	0.975	0.996	1.28E-42
ALPL	5.78E-18	-0.362231807	0.309	0.504	1.53E-13
CXCL17	2.85E-13	-0.361193058	0.693	0.77	7.52E-09
RPLP0	2.13E-38	-0.360186431	0.996	0.997	5.61E-34
RPL19	1.66E-46	-0.35866339	0.992	1	4.38E-42
C1orf167	1.07E-26	-0.357648761	0.039	0.337	2.81E-22
MYL9	1.33E-12	-0.357164821	0.557	0.777	3.50E-08
FTL	2.96E-24	-0.356985358	1	1	7.82E-20
RPL11	3.89E-37	-0.355858663	1	1	1.03E-32
PNKD	2.08E-29	-0.349619738	0.445	0.705	5.47E-25
TPPP3	7.74E-10	-0.349570618	0.318	0.411	2.04E-05
RPS6	5.44E-36	-0.344565801	0.984	0.999	1.44E-31
RBM3	9.99E-23	-0.344438417	0.676	0.768	2.63E-18
EEF1A1	5.19E-37	-0.344415199	1	1	1.37E-32
RPS14	8.62E-40	-0.344260254	0.988	1	2.27E-35
HLA-DPA1	1.15E-16	-0.34331017	0.476	0.668	3.03E-12
RGS16	1.12E-23	-0.34040853	0.033	0.275	2.95E-19
RPS15	5.76E-53	-0.340171703	0.996	1	1.52E-48
ADGRF5	4.79E-22	-0.339263725	0.645	0.84	1.26E-17
PMM1	2.36E-26	-0.338262042	0.175	0.442	6.22E-22
KIF22	3.55E-26	-0.337458828	0.179	0.461	9.35E-22
NECAB3	2.20E-28	-0.334977865	0.085	0.382	5.81E-24
PDLIM2	7.83E-24	-0.334920042	0.241	0.503	2.07E-19
MBIP	3.22E-24	-0.334530247	0.518	0.737	8.50E-20
CD302	4.51E-27	-0.333032777	0.101	0.403	1.19E-22
NUPR1	3.44E-16	-0.332478185	0.542	0.752	9.08E-12
NDRG1	2.32E-27	-0.331946411	0.115	0.422	6.13E-23
IRX2	1.32E-23	-0.32967755	0.365	0.578	3.48E-19
RPS8	3.32E-33	-0.327409106	0.994	1	8.76E-29
RPL37	2.09E-36	-0.326765972	0.981	0.999	5.52E-32
EPHX1	1.47E-16	-0.323396624	0.367	0.555	3.87E-12
CLU	1.91E-09	-0.32165744	0.109	0.282	5.05E-05
RPL9	1.64E-32	-0.321404145	0.969	0.994	4.33E-28
NDNF	5.12E-13	-0.320132717	0.386	0.549	1.35E-08
TOMM7	4.52E-30	-0.318822951	0.835	0.945	1.19E-25
DAPK2	7.65E-26	-0.318175291	0.14	0.415	2.02E-21
RPL23	4.17E-29	-0.316095151	0.852	0.947	1.10E-24
ABCA7	1.82E-24	-0.315015569	0.118	0.363	4.79E-20
RPS25	3.37E-37	-0.314842853	0.986	0.997	8.90E-33
PRKCZ	8.69E-25	-0.313953842	0.369	0.59	2.29E-20
MS4A15	3.19E-18	-0.313765949	0.016	0.222	8.42E-14
RPL5	1.60E-26	-0.313303612	0.981	0.996	4.23E-22
IFITM2	6.63E-16	-0.312989728	0.773	0.857	1.75E-11
CBR1	1.24E-20	-0.308586509	0.252	0.452	3.26E-16
FASN	1.93E-18	-0.308383297	0.254	0.466	5.10E-14
AC008268.1	3.76E-10	-0.307418056	0.004	0.209	9.91E-06
C19orf33	1.49E-18	-0.306398191	0.874	0.965	3.93E-14
RPS11	8.13E-31	-0.305969739	0.909	0.974	2.14E-26
HLA-DPB1	1.61E-13	-0.305403863	0.346	0.565	4.25E-09
RPS26	3.07E-20	-0.304110079	0.984	0.997	8.09E-16
AKAP13	2.91E-16	-0.304006511	0.53	0.679	7.68E-12
NGFRAP1	9.80E-19	-0.303422941	0.759	0.846	2.59E-14
ATP8A1	2.01E-24	-0.302679786	0.074	0.341	5.31E-20
GLCCI1	4.76E-22	-0.302612794	0.196	0.425	1.25E-17
RPL28	1.08E-35	-0.302174114	0.998	1	2.86E-31
SPTSSA	1.74E-14	-0.29994632	0.544	0.618	4.59E-10
OAZ1	1.32E-32	-0.299814726	0.938	0.984	3.48E-28
LL22NC03-N95F10.1	4.28E-21	-0.298981816	0.054	0.255	1.13E-16
MLPH	4.18E-17	-0.298741238	0.472	0.671	1.10E-12
DPYSL2	9.40E-16	-0.296796349	0.509	0.659	2.48E-11
RPLP2	4.75E-36	-0.296223984	0.986	0.998	1.25E-31
HMGN3	1.54E-20	-0.295862113	0.895	0.944	4.05E-16
RPL32	5.18E-30	-0.294320219	0.986	0.998	1.37E-25
C2	9.16E-24	-0.293534195	0.101	0.365	2.42E-19
RPL24	1.87E-30	-0.293229681	0.984	0.995	4.92E-26
METTL7A	5.50E-19	-0.292688139	0.221	0.461	1.45E-14
CHCHD10	2.20E-18	-0.292060627	0.359	0.562	5.80E-14
TTN	4.19E-19	-0.291501609	0.025	0.241	1.11E-14
DBI	7.89E-18	-0.290243747	0.715	0.868	2.08E-13
RPL7A	2.03E-28	-0.290098416	0.996	0.998	5.36E-24
CHPT1	1.78E-23	-0.289319905	0.068	0.323	4.68E-19
HLA-DRA	3.41E-09	-0.289126007	0.571	0.785	9.00E-05
HLA-DRB5	3.12E-12	-0.287954842	0.435	0.65	8.24E-08
COX14	3.20E-20	-0.285619427	0.53	0.728	8.45E-16
NTM	2.12E-09	-0.284793909	0.219	0.39	5.60E-05
SLC25A36	1.04E-20	-0.284476578	0.247	0.485	2.75E-16
RPS10	9.85E-24	-0.28216979	0.971	0.989	2.60E-19
MGP	3.90E-05	-0.281099805	0.078	0.133	1
RPS13	7.09E-26	-0.279507743	0.981	0.997	1.87E-21
BRI3	1.94E-15	-0.278407911	0.635	0.76	5.13E-11
GNB2L1	3.92E-25	-0.278394716	0.984	0.996	1.03E-20
DRAM1	4.58E-16	-0.278383525	0.493	0.645	1.21E-11
DMKN	1.85E-18	-0.276572728	0.621	0.779	4.88E-14
EEF2	7.42E-21	-0.276297004	0.938	0.966	1.96E-16
H1F0	7.01E-12	-0.275410342	0.472	0.626	1.85E-07
ALDH1A1	6.28E-18	-0.275260192	0.087	0.294	1.66E-13
YPEL3	1.71E-18	-0.274852636	0.369	0.58	4.51E-14
HMGN2	4.31E-18	-0.274133051	0.711	0.841	1.14E-13
PIM3	3.48E-14	-0.274043888	0.4	0.55	9.18E-10
DNM2	9.08E-20	-0.273031393	0.221	0.439	2.40E-15
FAM184A	4.38E-21	-0.273015898	0.041	0.286	1.16E-16
DPM3	7.42E-20	-0.272966684	0.28	0.509	1.96E-15
TCEA3	2.86E-21	-0.271594916	0.161	0.396	7.53E-17
RPL4	9.08E-21	-0.270901779	0.926	0.95	2.39E-16
SULT1A2	1.68E-20	-0.270748916	0.035	0.28	4.43E-16
AC090498.1	1.17E-21	-0.269362181	0.994	0.999	3.08E-17
FAM129B	1.14E-17	-0.268914515	0.528	0.726	3.00E-13
H1FX	3.59E-12	-0.268267735	0.365	0.48	9.47E-08
DENND3	1.80E-20	-0.267623307	0.136	0.352	4.76E-16
RPL12	3.25E-23	-0.266366602	0.986	0.998	8.58E-19
SMDT1	2.19E-17	-0.265538823	0.427	0.655	5.77E-13
ATPIF1	3.95E-18	-0.264875412	0.763	0.867	1.04E-13
UPK3B	9.68E-18	-0.264613291	0.056	0.222	2.55E-13
RPS19	1.61E-22	-0.26439435	0.998	1	4.25E-18
NAA38	2.81E-17	-0.26389633	0.478	0.655	7.42E-13
RPL36	7.11E-27	-0.262927322	0.973	0.998	1.88E-22
CYB5R3	2.08E-16	-0.26287513	0.544	0.709	5.49E-12
SERP1	9.20E-17	-0.262687377	0.804	0.879	2.43E-12
BCAT2	2.33E-20	-0.262213073	0.177	0.401	6.15E-16
HIST1H1C	9.79E-14	-0.260523405	0.181	0.378	2.58E-09
RPS23	2.55E-22	-0.258677728	0.996	0.998	6.72E-18
HSDL2	9.74E-21	-0.258370637	0.169	0.415	2.57E-16
CD55	1.13E-10	-0.257992458	0.86	0.947	2.98E-06
RPLP1	6.24E-28	-0.256883057	0.998	1	1.65E-23
FILIP1	2.19E-18	-0.256851363	0.025	0.243	5.77E-14
RPS21	2.36E-22	-0.256638016	0.99	0.997	6.22E-18
ACADSB	2.40E-20	-0.254947846	0.093	0.316	6.32E-16
RPL35	1.69E-27	-0.254572714	0.961	0.995	4.47E-23
H2AFJ	1.32E-14	-0.253147882	0.373	0.551	3.48E-10
RPS20	4.18E-18	-0.252314384	0.854	0.947	1.10E-13
C1orf21	1.85E-19	-0.252294252	0.167	0.398	4.87E-15
RPL13A	1.35E-20	-0.251640203	0.984	0.987	3.57E-16
RPS15A	6.38E-21	-0.25061532	0.99	0.998	1.68E-16
RPL36A	1.30E-12	-0.250116393	0.656	0.784	3.42E-08
AC007405.6	6.44E-20	-0.250071583	0.058	0.289	1.70E-15
HNRNPA0	6.07E-19	0.250497071	0.641	0.473	1.60E-14
TMED10	4.60E-18	0.250817594	0.744	0.615	1.21E-13
SGPL1	3.42E-30	0.250831779	0.379	0.128	9.02E-26
SGPP2	7.69E-30	0.250874312	0.32	0.098	2.03E-25
DYNLT1	1.38E-17	0.251018104	0.792	0.691	3.65E-13
HABP2	2.71E-31	0.251180282	0.221	0.019	7.14E-27
TSPAN15	9.80E-20	0.25124244	0.52	0.323	2.58E-15
PDGFC	3.66E-33	0.251497981	0.295	0.072	9.66E-29
ABCC3	4.90E-15	0.25173464	0.561	0.374	1.29E-10
DNAJC3	1.86E-19	0.252118375	0.515	0.322	4.90E-15
SLFN5	2.61E-21	0.252294424	0.4	0.199	6.89E-17
SLC44A4	3.30E-21	0.252437231	0.497	0.266	8.72E-17
TMEM92	7.90E-28	0.252674538	0.398	0.162	2.08E-23
ZNF706	2.71E-20	0.253069901	0.577	0.356	7.15E-16
SLC47A1	1.12E-36	0.253224264	0.291	0.031	2.97E-32
ITGB5	1.98E-31	0.253756712	0.353	0.108	5.23E-27
TMEM50A	2.29E-19	0.254131677	0.8	0.638	6.05E-15
PLSCR1	4.77E-21	0.254273359	0.398	0.193	1.26E-16
MAP4K5	8.31E-27	0.254412702	0.404	0.188	2.19E-22
TM9SF2	3.61E-17	0.254629383	0.674	0.552	9.53E-13
ARPC3	4.05E-21	0.254815415	0.897	0.844	1.07E-16
SPOCK2	4.14E-07	0.254879821	0.386	0.171	0.010921365
IRF6	1.54E-25	0.255464989	0.379	0.172	4.05E-21
PLEKHG1	1.82E-29	0.255499886	0.334	0.117	4.81E-25
PPIC	7.98E-19	0.25576236	0.606	0.45	2.11E-14
MSI2	1.65E-22	0.255790067	0.445	0.223	4.34E-18
FERMT1	6.63E-38	0.256758106	0.289	0.041	1.75E-33
CDKN1C	1.08E-23	0.256840754	0.41	0.171	2.85E-19
EIF4G2	5.85E-22	0.257548793	0.922	0.87	1.54E-17
RGS10	4.77E-33	0.258215955	0.233	0.031	1.26E-28
EFNB1	2.46E-37	0.258539145	0.289	0.035	6.48E-33
AKR1B1	3.62E-24	0.25869763	0.384	0.141	9.54E-20
ZBTB20	3.48E-19	0.258873752	0.487	0.278	9.19E-15
ACTG1	2.72E-17	0.25923679	1	0.997	7.18E-13
SGK223	7.41E-35	0.259708393	0.336	0.09	1.95E-30
SPECC1	6.60E-31	0.25996558	0.373	0.13	1.74E-26
FAM46A	4.18E-13	0.259979242	0.351	0.211	1.10E-08
PVRL2	9.16E-21	0.260142177	0.635	0.455	2.42E-16
DCBLD1	2.23E-26	0.260224852	0.346	0.155	5.88E-22
FAM60A	1.36E-24	0.260672052	0.493	0.27	3.59E-20
DYNC1H1	2.15E-15	0.260871976	0.575	0.436	5.68E-11
LRP10	8.02E-20	0.261318944	0.573	0.419	2.11E-15
LINC00511	2.53E-37	0.261994119	0.276	0.033	6.67E-33
STAP2	2.56E-28	0.262124107	0.454	0.239	6.76E-24
MFGE8	1.17E-18	0.263105848	0.594	0.378	3.07E-14
CDC42EP1	5.89E-18	0.263133597	0.532	0.323	1.55E-13
ENAH	2.34E-25	0.263189314	0.427	0.182	6.18E-21
GLIPR1	1.31E-24	0.263320995	0.188	0.005	3.45E-20
DSE	1.82E-36	0.263817191	0.272	0.037	4.80E-32
SMAD3	9.30E-31	0.264052016	0.41	0.153	2.45E-26
ATRX	9.64E-20	0.26426563	0.699	0.5	2.54E-15
AKAP12	5.81E-22	0.264751313	0.124	0.009	1.53E-17
IFI16	7.76E-29	0.267051805	0.309	0.097	2.05E-24
DUSP10	2.90E-29	0.267314077	0.318	0.093	7.65E-25
TMEM217	9.95E-37	0.26793099	0.293	0.049	2.62E-32
KDM6B	1.40E-18	0.268078296	0.456	0.221	3.69E-14
YWHAB	1.90E-24	0.268238329	0.891	0.784	5.02E-20
ARPC5	1.87E-18	0.269401502	0.734	0.576	4.93E-14
CAPG	3.88E-17	0.269432207	0.645	0.426	1.02E-12
TM7SF3	8.78E-20	0.269602228	0.555	0.373	2.32E-15
PDIA4	8.51E-20	0.269874659	0.61	0.399	2.25E-15
JUND	2.93E-11	0.270771185	0.841	0.766	7.72E-07
TMEM87B	2.87E-28	0.271338215	0.39	0.162	7.57E-24
SEZ6L2	2.80E-28	0.271633606	0.419	0.162	7.38E-24
PKIB	2.50E-28	0.271894936	0.179	0.022	6.59E-24
CHCHD2	1.29E-26	0.272405271	0.965	0.941	3.40E-22
FBLN1	1.22E-27	0.272435207	0.186	0.021	3.23E-23
NEURL1B	4.47E-37	0.273037982	0.278	0.02	1.18E-32
PDIA6	3.80E-16	0.273252586	0.689	0.519	1.00E-11
DGKH	7.22E-35	0.274189392	0.355	0.088	1.90E-30
SMOC1	0.986396906	0.274189392	0.192	0	1
ACTR3	6.13E-21	0.274297741	0.528	0.328	1.62E-16
SEMA7A	1.31E-34	0.275261943	0.237	0.021	3.45E-30
CDC42	2.81E-23	0.276440246	0.849	0.693	7.40E-19
ILF2	1.10E-25	0.277207937	0.569	0.361	2.91E-21
GOLGB1	1.59E-18	0.277504362	0.645	0.477	4.18E-14
AGRN	2.70E-17	0.277748833	0.769	0.584	7.13E-13
FOSL2	3.80E-22	0.278388783	0.507	0.266	1.00E-17
ANKRD10	1.93E-22	0.278498553	0.509	0.326	5.10E-18
CMTM6	1.17E-22	0.278551571	0.53	0.295	3.08E-18
IGF2BP2	9.48E-35	0.278811007	0.318	0.072	2.50E-30
EMB	2.07E-26	0.278830936	0.443	0.197	5.45E-22
PLK3	1.43E-30	0.279106092	0.363	0.121	3.76E-26
CLIC1	2.41E-20	0.280573363	0.905	0.803	6.36E-16
PHLDB2	2.58E-28	0.280709274	0.414	0.131	6.81E-24
TIMP3	3.44E-06	0.281047387	0.4	0.271	0.090618054
NREP	1.03E-24	0.282360708	0.351	0.173	2.71E-20
UPP1	2.49E-28	0.282456402	0.365	0.132	6.57E-24
RAN	2.08E-21	0.283037805	0.876	0.736	5.49E-17
RHOBTB3	1.97E-22	0.283233565	0.54	0.259	5.20E-18
TRIM47	2.21E-28	0.283239228	0.41	0.173	5.83E-24
FRMD6	9.31E-25	0.283725457	0.241	0.006	2.46E-20
UBXN4	2.58E-23	0.284059369	0.746	0.557	6.80E-19
ANXA8L1	2.38E-32	0.284078944	0.278	0.061	6.27E-28
SLC12A7	1.40E-32	0.284534888	0.398	0.149	3.70E-28
PDLIM5	2.11E-29	0.285227243	0.439	0.189	5.57E-25
EIF6	4.12E-22	0.285844486	0.689	0.524	1.09E-17
COL4A4	1.92E-18	0.285903029	0.511	0.316	5.06E-14
TNFAIP2	2.67E-22	0.286359928	0.202	0.034	7.05E-18
DAD1	2.12E-23	0.286413642	0.852	0.692	5.60E-19
TANC2	1.72E-28	0.287146104	0.452	0.198	4.53E-24
OSTC	1.14E-23	0.287180907	0.674	0.505	3.02E-19
STK32A	2.00E-35	0.28784496	0.406	0.125	5.27E-31
SCARB2	2.93E-22	0.288097545	0.598	0.398	7.73E-18
MEX3A	3.30E-40	0.289440646	0.297	0.022	8.70E-36
MYO1E	2.19E-39	0.289476589	0.342	0.074	5.77E-35
BBC3	4.71E-22	0.289641497	0.472	0.185	1.24E-17
PRRC2C	3.15E-23	0.29145771	0.656	0.434	8.30E-19
LTBP1	9.44E-38	0.291483085	0.278	0.019	2.49E-33
IGFBP6	3.85E-24	0.291578625	0.233	0.056	1.02E-19
ANKRD1	0.011686192	0.292348588	0.128	0.044	1
UCP2	5.37E-25	0.292353363	0.441	0.204	1.42E-20
SERINC3	2.35E-25	0.292892926	0.612	0.386	6.19E-21
CSNK1A1	8.15E-25	0.293057877	0.693	0.532	2.15E-20
YBX3	4.02E-18	0.293610341	0.761	0.57	1.06E-13
CKLF	1.55E-36	0.293777757	0.336	0.087	4.09E-32
MAST4	1.74E-22	0.293780844	0.6	0.405	4.59E-18
LTB	1.71E-10	0.293912728	0.12	0.012	4.51E-06
TP53I3	2.10E-18	0.293991146	0.631	0.479	5.54E-14
WDR1	6.19E-25	0.294071982	0.606	0.379	1.63E-20
TRIB1	2.19E-18	0.294074925	0.503	0.325	5.79E-14
PTPRF	1.10E-24	0.2947701	0.724	0.522	2.90E-20
NEDD9	5.08E-15	0.295466791	0.819	0.703	1.34E-10
MAP4	7.09E-26	0.295692222	0.602	0.354	1.87E-21
CAPN6	5.15E-33	0.296094228	0.26	0.011	1.36E-28
FUCA1	3.30E-30	0.298007238	0.464	0.236	8.72E-26
CSRP2	5.11E-35	0.298085736	0.301	0.063	1.35E-30
TSPAN14	2.62E-33	0.298208561	0.464	0.201	6.90E-29
ANKRD37	1.01E-18	0.299085958	0.386	0.212	2.68E-14
NPTXR	9.17E-40	0.299277606	0.287	0.022	2.42E-35
XRCC5	1.04E-25	0.299436175	0.637	0.462	2.73E-21
FNBP1L	1.93E-28	0.299561183	0.592	0.352	5.09E-24
YWHAQ	3.72E-24	0.299802768	0.796	0.663	9.82E-20
PDIA3	1.29E-19	0.300068397	0.845	0.709	3.42E-15
CAMK2N1	1.12E-30	0.300166869	0.258	0.009	2.97E-26
H3F3B	3.65E-25	0.300393213	0.996	0.991	9.63E-21
RND1	1.75E-10	0.302493169	0.311	0.153	4.60E-06
DUSP4	2.17E-32	0.302988694	0.252	0.011	5.73E-28
PODXL2	2.42E-41	0.303571657	0.33	0.073	6.38E-37
ZNF486	3.27E-39	0.305048609	0.295	0.054	8.63E-35
IGFL2	6.92E-10	0.305332322	0.148	0.042	1.83E-05
HMGN1	1.48E-29	0.306057442	0.874	0.791	3.90E-25
TUBA4A	1.52E-20	0.306114677	0.491	0.319	4.00E-16
NFIB	1.28E-29	0.306401655	0.503	0.272	3.38E-25
VPS37B	2.98E-30	0.306712584	0.573	0.316	7.85E-26
VEZT	7.78E-31	0.306804323	0.625	0.391	2.05E-26
HSPG2	1.37E-22	0.307159412	0.705	0.522	3.61E-18
RP11-295M3.4	1.72E-29	0.307758451	0.173	0.019	4.52E-25
GNG12	4.90E-31	0.307883238	0.577	0.296	1.29E-26
PVRL4	3.37E-37	0.308538043	0.468	0.202	8.88E-33
CH17-360D5.2	3.29E-25	0.30941316	0.398	0.165	8.69E-21
BCAT1	5.12E-13	0.309844928	0.596	0.437	1.35E-08
LAD1	1.80E-33	0.309907475	0.419	0.184	4.75E-29
COTL1	2.08E-30	0.310297861	0.34	0.091	5.50E-26
GALNT7	7.92E-33	0.310757257	0.406	0.142	2.09E-28
MYO6	2.90E-22	0.311666281	0.738	0.593	7.64E-18
CASC15	3.40E-40	0.311775886	0.307	0.017	8.98E-36
ADAMTS1	1.57E-21	0.312617366	0.153	0.03	4.14E-17
MBOAT2	8.81E-37	0.312777915	0.412	0.152	2.32E-32
SYCE1L	4.06E-35	0.313327952	0.402	0.153	1.07E-30
C9orf16	9.33E-24	0.313422694	0.736	0.534	2.46E-19
BIK	1.67E-41	0.313798531	0.346	0.079	4.41E-37
PELI1	1.45E-23	0.313901536	0.441	0.217	3.82E-19
TGM2	2.81E-25	0.314190493	0.266	0.055	7.42E-21
IDS	8.58E-24	0.315454748	0.709	0.454	2.26E-19
RAI14	1.17E-27	0.316531034	0.623	0.444	3.08E-23
TMEM132A	1.98E-44	0.316596463	0.32	0.028	5.23E-40
UBE2E3	3.14E-32	0.317069722	0.548	0.312	8.29E-28
PROCR	1.91E-43	0.3175626	0.301	0.042	5.03E-39
RAB11FIP1	7.20E-16	0.318221333	0.882	0.776	1.90E-11
11-Sep	1.91E-42	0.318744752	0.351	0.076	5.04E-38
FTH1	1.23E-22	0.319658857	1	1	3.25E-18
MKL1	6.10E-40	0.320399995	0.381	0.116	1.61E-35
AFAP1	2.34E-47	0.321771048	0.398	0.092	6.19E-43
FILIP1L	1.33E-32	0.322585933	0.338	0.12	3.50E-28
PMAIP1	3.07E-24	0.322831966	0.384	0.153	8.11E-20
ATP6AP2	1.61E-29	0.322904484	0.59	0.357	4.26E-25
GPC1	3.00E-37	0.323653697	0.447	0.173	7.92E-33
COL5A1	1.14E-44	0.324264753	0.309	0.028	3.01E-40
CD99	7.74E-28	0.324351046	0.788	0.595	2.04E-23
HLA-C	4.04E-26	0.324667026	0.996	0.962	1.06E-21
STEAP3	2.03E-41	0.324795826	0.406	0.128	5.36E-37
TUBB2B	2.08E-17	0.32501357	0.223	0.003	5.50E-13
TPM2	1.53E-31	0.325119275	0.27	0.062	4.03E-27
SORBS2	1.75E-32	0.325482687	0.433	0.207	4.62E-28
C2orf54	3.96E-34	0.326083227	0.396	0.154	1.04E-29
FNDC3B	3.69E-28	0.326937378	0.616	0.389	9.74E-24
HES4	5.36E-25	0.327530337	0.532	0.282	1.41E-20
TUSC3	1.26E-38	0.327880929	0.433	0.146	3.31E-34
CLDN7	3.73E-21	0.329422552	0.889	0.809	9.83E-17
RTN4	4.37E-31	0.32998575	0.882	0.728	1.15E-26
PAPPA	8.70E-41	0.330744452	0.268	0.025	2.30E-36
GPX1	7.83E-22	0.331811703	0.963	0.856	2.06E-17
GPR87	4.45E-45	0.331949784	0.32	0.023	1.17E-40
MDFI	8.74E-47	0.332092685	0.346	0.041	2.31E-42
GOLM1	1.83E-43	0.332389072	0.431	0.137	4.83E-39
SYTL1	1.77E-32	0.332848355	0.553	0.272	4.66E-28
2-Sep	9.00E-34	0.334128687	0.786	0.562	2.37E-29
REEP3	3.19E-31	0.334656814	0.571	0.333	8.42E-27
JUN	1.26E-10	0.334899108	0.93	0.831	3.33E-06
DYNLL1	1.55E-23	0.335686857	0.905	0.792	4.08E-19
SYTL2	2.04E-41	0.335721684	0.406	0.123	5.38E-37
IFNAR2	6.83E-38	0.335965028	0.52	0.207	1.80E-33
FAT1	1.09E-26	0.336350813	0.532	0.263	2.87E-22
HOMER3	8.44E-49	0.336644424	0.336	0.054	2.23E-44
WNT7A	6.24E-47	0.336680176	0.32	0.041	1.65E-42
ALDH2	2.67E-29	0.336730315	0.847	0.714	7.04E-25
MUC20	5.90E-29	0.337986532	0.373	0.154	1.56E-24
KDM5B	1.47E-34	0.338361277	0.526	0.28	3.88E-30
RNF19A	1.80E-29	0.338655531	0.52	0.27	4.75E-25
CCT2	3.85E-36	0.339221863	0.619	0.371	1.01E-31
HSPB1	1.08E-13	0.339524857	0.971	0.934	2.85E-09
CLDN4	1.84E-14	0.339879308	0.926	0.856	4.86E-10
PLK2	3.38E-27	0.33994077	0.408	0.181	8.92E-23
LITAF	5.52E-34	0.340742776	0.619	0.332	1.46E-29
ZFP36	1.55E-10	0.341495698	0.833	0.754	4.09E-06
PDGFA	1.61E-36	0.342148202	0.505	0.209	4.24E-32
RAMP1	3.09E-48	0.343614385	0.379	0.082	8.15E-44
LRIG3	1.05E-40	0.344153478	0.412	0.136	2.78E-36
HSPA8	1.76E-22	0.344887194	0.872	0.718	4.65E-18
CCND1	6.63E-12	0.345712758	0.79	0.691	1.75E-07
WEE1	1.45E-39	0.346152116	0.474	0.172	3.82E-35
SERPINA3	7.19E-16	0.346381541	0.118	0.016	1.90E-11
MAP4K4	1.47E-42	0.347454848	0.526	0.225	3.88E-38
RASGRP1	5.10E-49	0.347937976	0.398	0.078	1.34E-44
TMEM51	1.19E-50	0.349086084	0.351	0.046	3.13E-46
CX3CL1	8.88E-49	0.349392311	0.344	0.045	2.34E-44
COL7A1	1.75E-23	0.349689851	0.266	0.004	4.62E-19
PTTG1IP	1.05E-31	0.350423544	0.833	0.644	2.76E-27
AKR1C3	2.59E-32	0.350648619	0.328	0.091	6.84E-28
SCTR	5.92E-26	0.351916454	0.476	0.23	1.56E-21
TRBC2	2.39E-20	0.35199472	0.194	0.003	6.30E-16
IFNGR2	5.28E-34	0.352517647	0.616	0.361	1.39E-29
TRIM2	6.35E-36	0.353444498	0.538	0.219	1.67E-31
BCL2L1	2.49E-28	0.353459549	0.773	0.541	6.56E-24
RCN2	2.70E-36	0.354268333	0.695	0.47	7.13E-32
CLIC4	4.08E-44	0.354676643	0.46	0.167	1.08E-39
MAP1B	2.29E-37	0.35523569	0.26	0.011	6.05E-33
ATP2A2	2.96E-37	0.356364001	0.596	0.33	7.81E-33
MFSD10	5.91E-38	0.356424958	0.693	0.441	1.56E-33
RRM2B	1.46E-28	0.35662956	0.575	0.304	3.84E-24
TGIF1	7.37E-30	0.356643147	0.559	0.32	1.94E-25
LMCD1	1.02E-41	0.35748428	0.336	0.068	2.68E-37
HIF1A	1.83E-31	0.357592828	0.573	0.316	4.83E-27
PTPRE	2.74E-32	0.358371913	0.631	0.369	7.22E-28
9-Sep	1.22E-37	0.359115263	0.586	0.29	3.22E-33
HLA-A	4.57E-28	0.359732802	0.994	0.981	1.20E-23
RASD1	3.05E-11	0.36103086	0.416	0.311	8.06E-07
C1orf106	9.01E-54	0.361701521	0.476	0.134	2.38E-49
RFK	2.74E-50	0.36320528	0.443	0.133	7.22E-46
H3F3A	1.81E-52	0.36493495	0.994	0.98	4.78E-48
LGALS1	6.50E-07	0.365477061	0.682	0.416	0.0171503
PHACTR3	8.30E-32	0.366418821	0.346	0.116	2.19E-27
ELF3	1.13E-12	0.366925054	0.845	0.687	2.97E-08
TSC22D1	1.25E-24	0.367188811	0.773	0.592	3.31E-20
SARAF	2.96E-37	0.369108879	0.858	0.709	7.81E-33
LAPTM4A	8.09E-34	0.369337074	0.901	0.829	2.13E-29
DCBLD2	2.79E-31	0.369450925	0.466	0.258	7.36E-27
PTBP3	1.06E-42	0.371092463	0.581	0.294	2.79E-38
EPHA2	2.84E-39	0.372474846	0.503	0.214	7.48E-35
TPBG	1.85E-53	0.372902633	0.472	0.134	4.89E-49
BAAT	3.15E-43	0.373879228	0.338	0.061	8.31E-39
NFKBIZ	5.10E-18	0.375256537	0.577	0.33	1.35E-13
HDAC2	1.30E-39	0.375764134	0.584	0.314	3.43E-35
GJA1	1.17E-21	0.376020077	0.68	0.497	3.08E-17
BICC1	1.12E-45	0.377160789	0.353	0.014	2.95E-41
COL3A1	5.80E-34	0.378007888	0.19	0.015	1.53E-29
EGR1	2.40E-09	0.378065736	0.594	0.424	6.34E-05
ABLIM1	6.12E-28	0.378448524	0.744	0.555	1.62E-23
PLD5	5.54E-53	0.380825275	0.351	0.041	1.46E-48
GALNT10	1.55E-35	0.381895361	0.53	0.317	4.08E-31
BAX	6.07E-30	0.38519495	0.798	0.564	1.60E-25
JUP	1.53E-38	0.386040908	0.732	0.521	4.03E-34
ANKLE2	1.41E-45	0.386353873	0.565	0.253	3.71E-41
TNFRSF10B	7.74E-45	0.390311504	0.588	0.26	2.04E-40
RCAN1	6.75E-26	0.391317819	0.433	0.236	1.78E-21
PTGFRN	2.10E-56	0.391621366	0.443	0.11	5.54E-52
PLEC	3.06E-33	0.391847436	0.635	0.349	8.07E-29
SERPINA1	2.21E-09	0.391909243	0.913	0.808	5.82E-05
HLA-B	1.10E-30	0.39202629	0.998	0.977	2.91E-26
FBXO32	7.69E-44	0.392823958	0.313	0.066	2.03E-39
PTPRK	4.55E-43	0.393884591	0.697	0.424	1.20E-38
CMTM7	5.95E-36	0.39501676	0.693	0.431	1.57E-31
CFL1	5.41E-40	0.395906907	0.99	0.949	1.43E-35
SPSB1	9.77E-59	0.397809697	0.495	0.129	2.58E-54
ACSL5	2.39E-35	0.398600357	0.464	0.246	6.31E-31
ENC1	6.46E-53	0.398632657	0.359	0.066	1.70E-48
ADAM9	6.90E-40	0.399509147	0.594	0.322	1.82E-35
ZYX	1.57E-36	0.399869911	0.515	0.193	4.14E-32
HSP90B1	3.36E-29	0.400446719	0.897	0.767	8.87E-25
SCD5	2.89E-40	0.404062887	0.513	0.197	7.63E-36
PPP1R14B	9.62E-38	0.404523717	0.664	0.384	2.54E-33
SDC1	7.81E-36	0.404575802	0.856	0.774	2.06E-31
CLTB	1.62E-28	0.405828338	0.691	0.541	4.28E-24
GSN	1.54E-31	0.406096089	0.924	0.718	4.06E-27
DDR1	6.65E-44	0.40658438	0.718	0.425	1.75E-39
CD82	4.48E-59	0.406692033	0.431	0.097	1.18E-54
EMP1	3.05E-30	0.407162905	0.472	0.297	8.04E-26
C12orf75	3.33E-22	0.409180451	0.441	0.205	8.78E-18
TMEM123	4.60E-46	0.409535273	0.687	0.376	1.21E-41
FAM3C	3.32E-48	0.409680489	0.536	0.226	8.76E-44
PSD3	2.79E-60	0.411902873	0.441	0.084	7.35E-56
INPP4B	9.09E-43	0.4141933	0.328	0.013	2.40E-38
CFH	4.37E-40	0.414488784	0.443	0.171	1.15E-35
TSPAN1	5.30E-24	0.415924599	0.561	0.322	1.40E-19
FAM84B	1.42E-49	0.419215164	0.464	0.17	3.75E-45
NDUFB9	5.95E-46	0.420402982	0.901	0.763	1.57E-41
MMP14	1.36E-60	0.421797015	0.542	0.163	3.60E-56
UBE2H	1.53E-44	0.423622752	0.701	0.462	4.04E-40
FSTL3	2.70E-26	0.423726454	0.627	0.339	7.12E-22
AKR1A1	5.00E-51	0.424310605	0.726	0.487	1.32E-46
ANXA4	1.17E-40	0.425462193	0.802	0.682	3.09E-36
STK38L	2.10E-63	0.426580188	0.437	0.08	5.55E-59
CLSTN1	1.80E-53	0.427630194	0.594	0.247	4.75E-49
PRSS22	7.02E-50	0.428115358	0.509	0.208	1.85E-45
LPP	2.68E-43	0.431572293	0.751	0.499	7.07E-39
SPARC	3.17E-33	0.434294703	0.439	0.145	8.35E-29
ICAM1	2.67E-26	0.434373215	0.924	0.828	7.04E-22
ST14	4.92E-51	0.435240124	0.68	0.369	1.30E-46
TMEM165	3.75E-48	0.435608974	0.711	0.441	9.90E-44
YWHAZ	1.75E-56	0.435848698	0.911	0.784	4.61E-52
LIF	2.44E-38	0.435957346	0.262	0.022	6.45E-34
FGD6	1.25E-57	0.438290851	0.553	0.2	3.29E-53
IGFBP3	1.62E-37	0.442911534	0.229	0.018	4.26E-33
DKK3	3.78E-37	0.443977404	0.476	0.146	9.96E-33
RP11-519G16.5	1.19E-57	0.445231518	0.39	0.041	3.14E-53
CREB5	7.61E-54	0.445915934	0.334	0.03	2.01E-49
TPM4	5.16E-38	0.449222243	0.847	0.683	1.36E-33
COL6A1	5.66E-62	0.450517114	0.456	0.091	1.49E-57
LIMS1	5.79E-49	0.452732929	0.674	0.369	1.53E-44
ZMAT3	3.39E-48	0.453221825	0.649	0.316	8.93E-44
KRT18	8.22E-28	0.453239574	0.961	0.959	2.17E-23
KRT19	7.04E-29	0.453332588	0.984	0.962	1.86E-24
ARL6IP1	3.28E-53	0.456026117	0.689	0.397	8.66E-49
SPINT1	2.23E-53	0.456249789	0.819	0.632	5.89E-49
COL4A2	5.58E-39	0.456892188	0.427	0.094	1.47E-34
DBN1	5.03E-66	0.457435469	0.544	0.156	1.33E-61
B4GALT1	3.11E-44	0.459396904	0.652	0.352	8.20E-40
PTMA	1.17E-80	0.459661307	0.998	0.997	3.08E-76
CLDN10	2.17E-33	0.459998505	0.264	0.016	5.73E-29
SIK1	3.08E-60	0.460591118	0.406	0.071	8.12E-56
NOTCH3	1.34E-72	0.461517627	0.511	0.099	3.53E-68
RPS27L	6.51E-38	0.463441906	0.959	0.881	1.72E-33
AHNAK2	6.52E-66	0.464523379	0.414	0.05	1.72E-61
MCL1	9.52E-44	0.465967989	0.862	0.596	2.51E-39
MET	1.13E-47	0.4691406	0.732	0.426	2.97E-43
TP63	5.16E-37	0.469977172	0.367	0.008	1.36E-32
ABRACL	1.76E-55	0.470110777	0.693	0.395	4.63E-51
TNFAIP3	1.65E-40	0.470920317	0.295	0.063	4.34E-36
ELK3	6.37E-76	0.471595178	0.505	0.097	1.68E-71
GADD45A	1.15E-37	0.474431623	0.551	0.228	3.03E-33
ZFP36L2	8.93E-38	0.477013271	0.544	0.255	2.36E-33
BHLHE40	1.30E-37	0.480152712	0.652	0.368	3.42E-33
CMTM3	6.28E-68	0.481809881	0.447	0.028	1.66E-63
TRAM1	7.72E-33	0.48263511	0.924	0.858	2.04E-28
PRSS23	9.81E-19	0.483147031	0.575	0.294	2.59E-14
LMNA	5.20E-43	0.483755782	0.953	0.828	1.37E-38
EDIL3	1.18E-70	0.484139116	0.485	0.108	3.12E-66
RHOD	3.52E-52	0.487463808	0.625	0.316	9.28E-48
SRI	7.89E-56	0.489946966	0.819	0.597	2.08E-51
PIM1	4.70E-48	0.490267102	0.489	0.193	1.24E-43
DDIT4	1.55E-30	0.491090191	0.414	0.17	4.08E-26
KLF4	2.03E-59	0.495458259	0.398	0.068	5.35E-55
TUBB	7.92E-40	0.49777344	0.784	0.557	2.09E-35
CDC42EP3	2.01E-50	0.500725097	0.511	0.245	5.29E-46
DSC2	2.60E-66	0.501831256	0.515	0.141	6.86E-62
EDN1	6.84E-29	0.504223363	0.371	0.128	1.80E-24
TMSB10	2.43E-38	0.504584343	1	0.995	6.42E-34
MDM2	4.56E-36	0.505289038	0.678	0.356	1.20E-31
DUSP6	1.74E-26	0.507812809	0.509	0.27	4.58E-22
NKAIN4	3.51E-11	0.50955147	0.367	0.001	9.25E-07
CRABP2	3.26E-52	0.510694863	0.334	0.038	8.59E-48
KRT8	9.06E-36	0.510992232	0.977	0.959	2.39E-31
XPR1	2.30E-71	0.512316228	0.526	0.157	6.06E-67
TSPAN6	3.26E-77	0.512859547	0.596	0.203	8.61E-73
CLDN2	1.37E-45	0.51311865	0.28	0.028	3.61E-41
CTNNB1	7.77E-60	0.513370858	0.691	0.384	2.05E-55
CYR61	6.84E-20	0.515706752	0.74	0.646	1.80E-15
FSCN1	4.16E-70	0.515824374	0.441	0.034	1.10E-65
BAMBI	1.92E-40	0.520272102	0.482	0.171	5.05E-36
DUSP1	1.75E-25	0.522408609	0.911	0.816	4.62E-21
GAS6	4.34E-34	0.524180194	0.695	0.505	1.14E-29
LY6D	6.63E-50	0.527433659	0.28	0.02	1.75E-45
ADGRG1	1.02E-86	0.528348773	0.596	0.156	2.68E-82
SAT1	1.35E-65	0.529213395	0.998	0.997	3.55E-61
IFI27	1.87E-17	0.529283427	0.831	0.678	4.94E-13
ALDH1A3	8.13E-71	0.531175653	0.429	0.053	2.14E-66
MUC4	4.59E-51	0.535407947	0.443	0.123	1.21E-46
AREG	9.36E-12	0.538290679	0.66	0.549	2.47E-07
COL18A1	6.59E-86	0.538567879	0.532	0.072	1.74E-81
LDHB	9.50E-49	0.539073688	0.889	0.771	2.51E-44
MYH9	6.66E-51	0.540044062	0.845	0.647	1.76E-46
MACC1	5.37E-66	0.546378915	0.662	0.345	1.42E-61
MXRA8	7.87E-49	0.548162369	0.575	0.186	2.08E-44
C15orf48	2.83E-26	0.548942394	0.309	0.097	7.47E-22
PPP1CB	6.36E-67	0.552157634	0.687	0.38	1.68E-62
CLCF1	2.74E-69	0.552210927	0.458	0.089	7.23E-65
NRG1	4.28E-54	0.555175084	0.478	0.15	1.13E-49
TNFSF10	1.10E-44	0.559117758	0.553	0.294	2.90E-40
S100A11	8.11E-77	0.560178404	0.998	0.995	2.14E-72
SOX9	3.01E-76	0.561279048	0.445	0.05	7.93E-72
STOM	8.97E-54	0.563506287	0.889	0.747	2.37E-49
FBLIM1	4.36E-89	0.568940692	0.532	0.059	1.15E-84
CTSD	1.50E-72	0.571314039	0.963	0.876	3.94E-68
TNFRSF12A	3.69E-31	0.580121623	0.726	0.571	9.74E-27
LRRN1	2.58E-69	0.582104678	0.445	0.024	6.81E-65
PGM2L1	8.01E-92	0.586054767	0.606	0.144	2.11E-87
KLF6	3.33E-30	0.588616784	0.911	0.7	8.78E-26
SPINT2	8.39E-105	0.591048405	0.959	0.921	2.21E-100
ACTN1	4.70E-72	0.591804511	0.575	0.203	1.24E-67
PRSS1	3.39E-53	0.593343257	0.322	0.011	8.95E-49
KDR	1.70E-44	0.594258012	0.344	0.009	4.49E-40
ITM2B	1.17E-94	0.597755433	0.994	0.968	3.07E-90
FSTL1	8.77E-81	0.599911633	0.588	0.134	2.31E-76
EDN2	2.81E-38	0.600192513	0.266	0.046	7.42E-34
EPHB2	5.29E-95	0.601097804	0.546	0.063	1.40E-90
TNFRSF21	6.31E-84	0.602362826	0.614	0.18	1.67E-79
RHOC	6.01E-74	0.603259768	0.794	0.435	1.58E-69
TESC	4.03E-71	0.603947597	0.425	0.053	1.06E-66
PSAP	4.45E-80	0.60509029	0.967	0.813	1.17E-75
TMEM59L	6.02E-88	0.605262219	0.513	0.047	1.59E-83
RRAD	3.16E-26	0.606253882	0.48	0.282	8.34E-22
ECE1	6.22E-83	0.606728402	0.656	0.217	1.64E-78
KCNN4	7.82E-90	0.607383111	0.52	0.049	2.06E-85
CDKN2B	3.53E-77	0.612540021	0.614	0.212	9.32E-73
CDH1	1.94E-73	0.613085933	0.854	0.649	5.12E-69
HN1	5.08E-67	0.617879102	0.722	0.344	1.34E-62
SEMA3C	1.02E-89	0.619774758	0.524	0.041	2.70E-85
IGFBP4	8.62E-55	0.619854883	0.715	0.397	2.27E-50
CTGF	9.01E-21	0.621936405	0.39	0.206	2.38E-16
PLPP2	3.37E-81	0.62265183	0.67	0.224	8.88E-77
ITGB4	1.84E-89	0.623003394	0.606	0.14	4.86E-85
MFAP2	1.35E-66	0.624190229	0.386	0.021	3.56E-62
KRT7	1.24E-39	0.625554955	0.979	0.972	3.26E-35
NCOA7	3.50E-47	0.625946057	0.709	0.441	9.23E-43
DSG2	1.55E-85	0.626455806	0.775	0.416	4.10E-81
TINAGL1	2.26E-81	0.638789029	0.563	0.156	5.96E-77
RND3	9.86E-66	0.640284337	0.553	0.169	2.60E-61
EPCAM	3.85E-83	0.642400909	0.901	0.822	1.02E-78
TUBB3	2.51E-69	0.644523885	0.46	0.103	6.62E-65
IL32	1.12E-28	0.645094741	0.887	0.582	2.95E-24
CXCL14	4.49E-11	0.646212613	0.324	0.143	1.18E-06
S100A16	2.21E-88	0.646912398	0.858	0.635	5.82E-84
CTSB	1.63E-100	0.655443489	0.876	0.468	4.30E-96
F3	1.01E-49	0.657100956	0.678	0.457	2.66E-45
PHLDA1	5.16E-66	0.66427204	0.478	0.091	1.36E-61
RHOB	6.30E-37	0.669492217	0.885	0.634	1.66E-32
UBD	2.62E-20	0.67119897	0.301	0.068	6.92E-16
RBP1	1.60E-91	0.672834988	0.569	0.128	4.22E-87
KRT15	1.22E-60	0.677466175	0.478	0.153	3.22E-56
ITGB1	1.57E-97	0.678177907	0.905	0.72	4.13E-93
SERPINE1	1.19E-45	0.685614851	0.227	0.011	3.14E-41
PTHLH	1.14E-22	0.689532853	0.196	0.003	3.01E-18
PON2	4.94E-86	0.693383912	0.932	0.74	1.30E-81
CXCL2	1.14E-12	0.693754025	0.623	0.347	3.01E-08
HSPA6	1.72E-12	0.701594012	0.188	0.184	4.53E-08
AMIGO2	6.81E-104	0.702657158	0.544	0.073	1.80E-99
COL6A2	5.43E-80	0.70436858	0.437	0.028	1.43E-75
MYADM	2.71E-77	0.706650513	0.711	0.303	7.16E-73
TGFBI	2.16E-60	0.707422164	0.318	0.015	5.70E-56
SH3BGRL3	1.69E-87	0.711061466	0.942	0.743	4.45E-83
CDH3	9.68E-108	0.718443218	0.66	0.207	2.55E-103
SERINC2	1.26E-101	0.72494127	0.831	0.517	3.33E-97
BACE2	3.18E-103	0.727887513	0.718	0.231	8.40E-99
TMEM98	4.41E-98	0.729634267	0.827	0.503	1.16E-93
CLDN1	2.92E-90	0.7367258	0.761	0.329	7.71E-86
ARL4C	1.33E-101	0.752916839	0.699	0.27	3.50E-97
ITGB8	1.86E-90	0.755278447	0.482	0.033	4.90E-86
PDLIM4	1.01E-86	0.757926326	0.722	0.247	2.67E-82
SYT8	1.59E-68	0.75994788	0.443	0.084	4.18E-64
MARCKS	6.89E-117	0.760848005	0.602	0.06	1.82E-112
PLAUR	7.67E-80	0.762677318	0.458	0.072	2.02E-75
PERP	1.10E-114	0.779621437	0.911	0.711	2.90E-110
PXDN	9.78E-113	0.782643239	0.594	0.052	2.58E-108
TAGLN	1.12E-13	0.783171876	0.575	0.313	2.95E-09
SKIL	2.02E-115	0.786680509	0.658	0.17	5.32E-111
DSP	1.38E-117	0.79948306	0.701	0.272	3.64E-113
HMGB3	1.44E-86	0.804015023	0.693	0.278	3.80E-82
PDLIM7	9.60E-121	0.808760947	0.588	0.071	2.53E-116
PHLDA2	5.65E-67	0.819434713	0.837	0.481	1.49E-62
ITGAV	9.91E-96	0.823459294	0.773	0.317	2.62E-91
CCND2	4.00E-66	0.829023615	0.8	0.394	1.06E-61
SLCO2A1	5.41E-119	0.835580773	0.687	0.141	1.43E-114
APP	3.16E-123	0.835986457	0.901	0.572	8.33E-119
ZFP36L1	1.52E-111	0.841563997	0.979	0.896	4.01E-107
C4orf48	7.06E-125	0.852711452	0.849	0.415	1.86E-120
FOSB	3.40E-41	0.853503982	0.769	0.375	8.97E-37
IER3	1.54E-78	0.867671798	0.619	0.223	4.06E-74
SFN	2.15E-52	0.874579369	0.876	0.628	5.66E-48
ITGB6	5.05E-96	0.876584979	0.891	0.684	1.33E-91
FOS	1.43E-50	0.881200769	0.897	0.743	3.76E-46
PALLD	4.41E-150	0.891788535	0.736	0.191	1.16E-145
CDH2	2.48E-102	0.896780132	0.569	0.022	6.55E-98
LAMB3	2.50E-132	0.905106512	0.847	0.481	6.58E-128
STMN1	2.40E-82	0.909123379	0.771	0.309	6.32E-78
PMEPA1	1.21E-136	0.913908067	0.781	0.285	3.20E-132
CD24	1.70E-69	0.9220295	0.918	0.518	4.47E-65
ATF3	5.79E-45	0.928041035	0.753	0.406	1.53E-40
CDKN1A	3.04E-69	0.928326438	0.907	0.444	8.02E-65
DST	3.43E-117	0.928941513	0.814	0.309	9.04E-113
LAMC2	5.83E-89	0.938717768	0.724	0.275	1.54E-84
LBH	4.76E-102	0.945848181	0.81	0.353	1.25E-97
CRLF1	4.59E-127	0.948961222	0.726	0.105	1.21E-122
CCL2	5.74E-11	0.952373901	0.291	0.134	1.51E-06
VIM	9.37E-69	0.981450303	0.932	0.651	2.47E-64
TUBA1A	3.90E-89	0.986255034	0.837	0.427	1.03E-84
TM4SF1	2.97E-78	0.987186173	0.977	0.785	7.84E-74
CST6	1.03E-67	0.993530312	0.649	0.334	2.72E-63
THBS1	1.90E-125	1.015612674	0.656	0.102	5.00E-121
TACSTD2	3.01E-114	1.046145561	0.953	0.847	7.94E-110
CXCL8	3.88E-58	1.056495364	0.367	0.058	1.02E-53
CXCL1	2.15E-52	1.062496241	0.295	0.038	5.67E-48
PCP4	4.03E-87	1.070976451	0.515	0.053	1.06E-82
PTGS2	2.28E-90	1.082597108	0.759	0.358	6.01E-86
SPINK1	3.15E-16	1.089063401	0.28	0.097	8.30E-12
SOX4	3.26E-94	1.117284744	0.965	0.617	8.59E-90
MARCKSL1	4.53E-189	1.118323249	0.8	0.141	1.19E-184
DPYSL3	3.79E-178	1.118986227	0.732	0.06	9.99E-174
OCIAD2	6.77E-177	1.136201017	0.942	0.656	1.79E-172
VCAN	3.50E-61	1.172669446	0.561	0.007	9.24E-57
CALD1	1.04E-197	1.211832313	0.777	0.128	2.75E-193
C8orf4	4.56E-121	1.225638944	0.856	0.406	1.20E-116
CDKN2A	6.51E-153	1.231522213	0.616	0.039	1.72E-148
ITGA2	2.22E-185	1.241811912	0.775	0.13	5.85E-181
GDF15	1.37E-81	1.24604809	0.94	0.675	3.61E-77
PLAU	2.17E-140	1.264738348	0.637	0.023	5.71E-136
TNC	1.17E-169	1.270764717	0.668	0.059	3.10E-165
TPM1	7.88E-152	1.272437127	0.907	0.572	2.08E-147
FHL2	2.64E-210	1.313435147	0.792	0.088	6.96E-206
MDK	1.98E-128	1.336999855	0.903	0.39	5.21E-124
PCSK1N	1.49E-220	1.568666417	0.763	0.136	3.92E-216
FN1	5.23E-183	1.601121832	0.856	0.378	1.38E-178
COL1A1	5.94E-262	1.63401067	0.885	0.232	1.57E-257
IGFBP7	2.77E-159	1.906672209	0.845	0.407	7.31E-155
MMP7	5.10E-115	1.976628517	0.876	0.341	1.34E-110
S100A2	1.27E-132	2.024606406	0.608	0.187	3.34E-128
PRSS2	7.82E-158	2.494066205	0.722	0.041	2.06E-153
KRT17	1.04E-170	2.625901944	0.885	0.139	2.75E-166
