## Supplementary material for "Single-cell RNA-sequencing reveals profibrotic roles of distinct epithelial and mesenchymal lineages in pulmonary fibrosis": Fibroblasts_cHP_.csv

	p_val	avg_logFC	pct.1	pct.2	p_val_adj
RPS26	1.61035783065328e-31	-0.922319775892949	0.961	0.982	4.24764084991416e-27
GPX3	2.32624557620082e-31	-1.45583332374851	0.343	0.772	6.13593795634491e-27
RPS27	8.12469725901596e-30	-0.717854182571215	1	1	2.14305139601064e-25
TAGLN2	2.1297194767463e-25	0.666326014854033	1	0.951	5.61756106381373e-21
RPS21	5.85149450465714e-24	-0.685521360790424	0.931	0.975	1.54344870549341e-19
RPS29	4.62669182408491e-23	-0.809333026929339	0.696	0.911	1.22038250243888e-18
RPS28	7.19002910890052e-22	-0.593927806577416	1	0.994	1.89651397805469e-17
RPL37	1.04503724564443e-21	-0.621180581442269	0.99	0.997	2.75649474283632e-17
SCGB1A1	1.03541207108417e-19	-1.66542347758367	0.108	0.474	2.73110641989872e-15
ACTB	1.20769115989536e-18	0.633617634113541	1	0.994	3.18552697245599e-14
RPL37A	3.26489672389005e-18	-0.583774411604944	0.98	0.972	8.61181808860479e-14
AC090498.1	6.60033059080832e-18	-0.639551642901258	0.971	0.991	1.74096919993751e-13
RPL34	1.31145526111179e-17	-0.550839207469196	1	0.997	3.45922554223457e-13
RPL36	1.53493391612532e-17	-0.550910982773376	0.99	0.985	4.04869519056375e-13
RPS10	2.47031852420261e-17	-0.626399791889673	0.941	0.991	6.51595917128922e-13
TMSB4X	2.57606517526523e-17	0.556467362065656	1	1	6.79488711279709e-13
S100A10	4.17266144723653e-16	0.676288618196915	1	0.963	1.10062290993758e-11
RPL35A	1.15585830814654e-15	-0.494215877518579	0.99	0.994	3.04880745939813e-11
CRIP1	1.51650244775962e-15	0.951587646354614	0.902	0.735	4.00007850645556e-11
RHOA	5.30167867428884e-15	0.516871972657203	0.99	0.914	1.39842378391717e-10
PPIC	7.45056103847231e-15	0.623690629853635	0.843	0.625	1.96523448511784e-10
RPS2	4.06769271917167e-14	-0.538436712976162	0.99	1	1.07293530853591e-09
CRIP2	1.45865972230757e-13	0.6344947390609	0.775	0.434	3.84750674953069e-09
MALAT1	2.13832350353285e-13	-0.612073936802376	1	0.997	5.6402559052686e-09
GTF3A	2.37358843025139e-13	0.361444178161112	0.549	0.203	6.2608142024741e-09
RPL38	2.5400068520238e-13	-0.500228731579765	0.843	0.908	6.69977607358317e-09
ANXA2	7.42232703084969e-13	0.500502797568828	0.99	0.969	1.95778720092722e-08
FTH1	8.50589123184327e-13	-0.442467701872319	1	1	2.2435989302233e-08
RPL26	1.62597918931525e-12	-0.449694277732487	1	0.994	4.28884530765683e-08
OMD	3.27262459598942e-12	-0.638884404291048	0.255	0.582	8.63220189684128e-08
PKM	4.21806380482232e-12	0.466931430208765	0.882	0.68	1.11259868979798e-07
CRABP2	1.16297557106982e-11	0.758945036259649	0.716	0.378	3.06758066381087e-07
MT1E	1.29039953493453e-11	-1.01363596473111	0.392	0.591	3.40368685329681e-07
YWHAB	2.09614120905092e-11	0.393811330156078	0.971	0.772	5.52899166711361e-07
SERPINA3	2.26747733253898e-11	-0.854382594396101	0.255	0.545	5.98092496003807e-07
RPS25	2.76270590714848e-11	-0.365889009868273	1	0.988	7.28718937128556e-07
MGP	4.66115927111409e-11	0.606069246983982	1	0.997	1.22947398094176e-06
S100A11	5.61064342625597e-11	0.429193196262373	1	0.988	1.47991941654354e-06
MT2A	6.34343333480465e-11	-0.984049526551595	0.853	0.945	1.67320741072142e-06
FKBP1A	9.86100873586772e-11	0.394637040336391	0.863	0.674	2.60103827425983e-06
RPL14	1.07783484097177e-10	-0.382476298361934	0.98	0.997	2.84300496003123e-06
GAPDH	1.15243954225356e-10	0.375388776861683	1	0.994	3.0397897806022e-06
SCGB3A1	1.19140659756303e-10	-1.14717506813955	0.412	0.48	3.14257318239201e-06
TUBA1A	1.567679746395e-10	0.647046833393127	0.853	0.618	4.13506886706609e-06
FHL2	1.58972988848638e-10	0.561366307054634	0.608	0.323	4.19323052686052e-06
LDHA	2.11415558489066e-10	0.465705188485521	0.941	0.837	5.5765081862661e-06
TUBA1B	2.77696762900258e-10	0.607262141215203	0.951	0.702	7.3248075150201e-06
LMNA	3.69743188692734e-10	0.506353793361658	0.971	0.877	9.75271608814824e-06
MMP14	4.01141139600339e-10	-0.512279112393974	0.245	0.548	1.05808998392381e-05
RPS15A	4.46721182693931e-10	-0.371535634780636	1	0.997	1.17831646359178e-05
ZFAS1	4.83554618115694e-10	-0.462869338270787	0.51	0.745	1.27547201620377e-05
RPL39	4.95124158674342e-10	-0.433612243102614	1	0.988	1.30598899333531e-05
PDK4	5.28008592783021e-10	-0.76468965264927	0.255	0.511	1.39272826518378e-05
TXNIP	5.92630820753275e-10	-0.634577944347406	0.647	0.822	1.56318231590091e-05
RPL23A	7.14709770018015e-10	-0.361412741292702	0.99	0.988	1.88518996037652e-05
THY1	9.35146632598518e-10	0.686400758161091	0.902	0.723	2.46663627280511e-05
MT-CO1	9.73467796039966e-10	0.382832305949357	1	1	2.56771600561462e-05
C1QTNF2	9.76282287176839e-10	0.344955671864041	0.49	0.246	2.57513978888635e-05
SEPP1	1.08161874583205e-09	-0.570106198943558	0.765	0.858	2.8529857658812e-05
CFL1	1.19664781238808e-09	0.3871149138923	1	0.905	3.15639793473603e-05
CALM2	1.60387988522388e-09	0.361382555640115	0.99	0.929	4.23055397325503e-05
NFKBIA	1.87573379737369e-09	-0.584915339249181	0.775	0.849	4.94762303733257e-05
SH3BGRL3	2.9672384071934e-09	0.486143856162795	0.971	0.892	7.82668474665404e-05
ARPC1B	3.17762513327393e-09	0.39632924861618	0.833	0.649	8.38162181403665e-05
TNFAIP6	3.91171329382043e-09	0.65605891697674	0.431	0.289	0.000103179261551102
PFN1	4.17531173710577e-09	0.3602756144388	0.98	0.951	0.000110132197689639
PLA2G2A	5.65682176228197e-09	1.23449170337582	0.755	0.566	0.000149209987623711
MYL6	5.66856660963858e-09	0.346753245624156	1	0.978	0.000149519781462437
RPL31	6.35238316150575e-09	-0.405672986707811	0.804	0.895	0.000167556810651037
LHFP	8.76588009211326e-09	-0.457458422676396	0.716	0.794	0.000231217619189671
DBNDD2	8.79352966695375e-09	0.484327700583523	0.608	0.351	0.000231946932025239
FIBIN	9.19919393464727e-09	-0.537200016225405	0.206	0.422	0.000242647138414191
RPL30	9.8951676970977e-09	-0.309860938489844	1	1	0.000261004838346346
NACA	2.21939079241763e-08	-0.313086314852521	1	1	0.000585408709315999
CILP	2.47529417471855e-08	-0.599548436685279	0.157	0.394	0.000652908344465512
CLIC1	3.27223249115691e-08	0.311857217908342	0.951	0.877	0.000863116764192459
GADD45B	3.46885341175088e-08	-0.838297966242628	0.5	0.628	0.000914979464417529
RPL29	3.69311778410145e-08	-0.33312233847071	1	0.997	0.00097413367791244
RPL11	3.73847844434426e-08	-0.310145160246364	1	0.994	0.000986098459264685
TPPP3	3.98575940193688e-08	0.5981943715316	0.598	0.194	0.00105132375744889
RHOBTB3	7.34350530176791e-08	-0.431805648737038	0.176	0.483	0.00193699639344732
SNHG7	7.43519338265645e-08	-0.382197815641784	0.118	0.425	0.00196118095854329
RPL12	8.07153964922944e-08	-0.32618002909328	1	0.994	0.00212903001327725
ATP5I	9.51404149609004e-08	-0.398969303737498	0.441	0.631	0.00250951872542367
FTL	1.19223146310156e-07	-0.335460568913727	1	1	0.00314474893022299
AEBP1	1.23831737414993e-07	-0.434774937361992	0.775	0.862	0.00326630973779528
HLA-C	1.26262554837126e-07	-0.396566213691845	0.902	0.96	0.00333042740893888
MGST3	1.91554939282896e-07	0.273487628734428	0.941	0.88	0.00505264463346495
RPL9	2.06560725566114e-07	-0.335615449108865	0.98	0.975	0.00544845225825738
SFTPC	2.5872015060814e-07	-0.777348965882886	0.49	0.517	0.00682426141259092
CD9	2.67633502740613e-07	0.440965582309765	0.941	0.723	0.00705936890178914
HSPB6	2.80315214665357e-07	0.464156001498692	0.922	0.763	0.00739387441722812
RPL23	3.05017812126109e-07	-0.348557570686488	0.716	0.812	0.00804545483045039
RPLP2	3.32873006151516e-07	-0.295284777178138	1	0.994	0.00878019128325854
PLIN2	3.37220025934743e-07	-0.455614891793636	0.137	0.342	0.00889485262408072
COX7C	3.98963157710793e-07	-0.32737378611303	0.912	0.935	0.0105234512109376
ARPC5	4.15665127155362e-07	0.33660054058435	0.725	0.545	0.010963999058977
RPS4X	4.2810960599622e-07	-0.32323094622559	1	1	0.0112922470773623
PRKCDBP	4.53540631352698e-07	0.3336157571779	0.775	0.698	0.0119630412331901
SQSTM1	4.70349810547675e-07	-0.393003380010914	0.814	0.902	0.012406416952816
ID3	5.31892447095542e-07	-0.651852186425038	0.598	0.695	0.0140297270770391
EMP3	5.34612534729666e-07	0.370997236943902	0.912	0.831	0.0141014748285644
SERPING1	5.97229478801129e-07	-0.353767250208608	0.98	0.994	0.0157531219623374
FBLN5	6.66675011040434e-07	-0.439500710964141	0.647	0.794	0.0175848867662135
RPL19	6.80335124470601e-07	-0.275092471188235	1	1	0.017945199578161
PLAC9	7.71482651932048e-07	0.415535713752583	0.99	0.911	0.0203493979100116
MSN	8.08397359768984e-07	0.292735737261847	0.51	0.274	0.0213230971586265
PCBP2	8.2447461169968e-07	-0.355623734951706	0.814	0.858	0.0217471668328025
YBX1	8.87152181478594e-07	0.287375652961104	0.98	0.883	0.0234004130908609
SNHG8	8.94699285939607e-07	-0.369026535197134	0.275	0.538	0.023599483065229
ANXA1	9.46379179637742e-07	0.347922152829138	0.971	0.945	0.0249626436213047
ID2	1.01553237966436e-06	-0.464871500636111	0.216	0.443	0.0267866975784067
RPL32	1.0656011250633e-06	-0.277124999701515	1	0.997	0.0281073608757948
SRSF5	1.10692519156874e-06	-0.350237569554352	0.48	0.745	0.0291973657780086
LSP1	1.18505084401622e-06	0.433855362598422	0.686	0.431	0.0312580861126158
ADM	1.38318261082699e-06	-0.640024567951452	0.216	0.357	0.0364842077257835
CYP4B1	1.68590907654891e-06	-0.585318137358791	0.02	0.215	0.0444692237121306
CTSH	1.71670098667651e-06	-0.371985364324039	0.176	0.415	0.0452814219255663
SRSF9	1.85357656159329e-06	0.275614220292733	0.569	0.372	0.0488917889651462
LAMA2	2.22198503655474e-06	-0.44817299698325	0.608	0.754	0.0586092993092044
RPS13	2.25876281173159e-06	-0.262454461005809	1	0.994	0.0595793866850441
RPL36A	2.57051193448026e-06	-0.394733465462741	0.431	0.56	0.0678023932957859
TPM3	2.74202044325461e-06	0.297008797655884	0.716	0.443	0.0723262732317267
TMA7	2.78599182308407e-06	-0.280642149876513	0.902	0.92	0.0734861063174885
DDIT4	2.94260734091292e-06	-0.550933517222916	0.157	0.415	0.0776171538312602
DYNLL1	3.13447766261765e-06	0.30085673221754	0.99	0.92	0.0826781173068658
FAM127A	3.13995640349234e-06	0.298344276921456	0.843	0.738	0.0828226300549175
RPL18	3.40888639883494e-06	-0.264613263008664	1	0.997	0.0899161965420692
TUBB3	3.52248210513751e-06	0.327554850004704	0.275	0.102	0.0929125104872121
CFH	3.53523832115253e-06	0.478510675303212	0.961	0.846	0.0932489811970402
RPL18A	4.13442145966915e-06	-0.268647522451266	1	0.994	0.109053634841693
ADH1B	4.40049530938375e-06	-0.535621939461296	0.892	0.945	0.116071864775615
PRDX1	4.64495678851877e-06	0.256397369023961	0.98	0.96	0.12252002521076
ANXA7	4.71348402915254e-06	0.293171638057729	0.686	0.431	0.124327568236957
TXNL4A	4.95625275981835e-06	0.251799578156248	0.48	0.258	0.130731079045729
MINOS1	5.18526131929907e-06	0.315422985436183	0.696	0.471	0.136771637819152
PRELP	5.4883009868507e-06	-0.476648794732365	0.853	0.828	0.144764915130161
RPL21	6.7430015566786e-06	-0.28060136035452	0.98	0.988	0.177860152060511
NUPR1	6.84533622239214e-06	-0.356360046420958	0.804	0.889	0.180559433538038
SEP15	7.02859236004951e-06	0.275267341555491	0.833	0.655	0.185393180681026
FHL1	7.36469275616531e-06	0.412493499058212	0.951	0.76	0.194258500829372
GPX4	7.37598621654969e-06	-0.315879292590987	0.931	0.911	0.194556388433931
CYGB	7.51117450245217e-06	-0.344363330133326	0.216	0.4	0.198122249851181
HIST1H4C	7.5551882613169e-06	-0.323096465220074	0.245	0.44	0.199283200768756
SERPINA3.1	7.55829058257401e-06	-0.413544271708285	0.206	0.375	0.199365030696555
SON	8.44671440083127e-06	-0.323585852627327	0.657	0.763	0.222798985750726
ACTR3	8.50986365439645e-06	0.290456679693627	0.51	0.323	0.224464673612015
TOMM7	9.57920981500656e-06	-0.284421409368528	0.961	0.942	0.252670817290428
SNHG18	9.78102871473449e-06	-0.272465673448379	0.118	0.335	0.257994194408552
RPS14	9.88814443915665e-06	-0.260662351705177	1	0.997	0.260819585871635
RPS8	1.01871206198754e-05	-0.26824199624844	1	1	0.268705680590453
NID1	1.08469663444476e-05	-0.381592671901683	0.284	0.471	0.286110431267494
MORF4L1	1.09246463724023e-05	0.264695337517321	0.922	0.763	0.288159397364856
RPS18	1.18797114128569e-05	-0.283436261428999	1	1	0.313351147936927
ABCA6	1.23491625315466e-05	-0.34320278235004	0.431	0.582	0.325733860094604
RPS19	1.25272365964085e-05	-0.314432618516757	1	1	0.330430919703466
CALU	1.27276823588815e-05	0.322114268873265	0.833	0.622	0.335718077580216
RPS16	1.28777151113189e-05	-0.276375793130056	1	0.982	0.33967549149126
RPS9	1.29532344470918e-05	-0.268760141405155	1	0.994	0.34166746501094
ATP5G2	1.32340184874092e-05	-0.285588770251985	0.873	0.902	0.349073705642392
TGFBR3	1.37209443666477e-05	-0.385035016092655	0.275	0.468	0.361917349559068
SEPW1	1.42295332621235e-05	0.275009010991396	0.961	0.874	0.375332398855032
GALNT15	1.53160373979825e-05	-0.349409134253382	0.039	0.2	0.403991118446584
RAB7A	1.53167435622543e-05	0.253776707991451	0.765	0.603	0.40400974494158
FILIP1L	1.62180901501489e-05	0.343303206972843	0.725	0.498	0.427784563890478
MAFB	1.74165680100557e-05	-0.359691826148561	0.157	0.317	0.459396814401239
ARGLU1	1.7933122763391e-05	-0.293970980581238	0.382	0.538	0.473021979129965
SERPINE2	1.99648141708738e-05	0.582518197875135	0.569	0.262	0.526611903385137
MT-CYB	2.21977836332272e-05	0.256031017114967	1	0.994	0.585510938893634
MPST	2.37808886976314e-05	-0.273496176424982	0.186	0.378	0.627268501177424
HSD3B7	2.41982221179843e-05	0.252611973024813	0.373	0.16	0.638276504806071
ALCAM	2.53888158332102e-05	0.260910775839508	0.304	0.114	0.669680795232585
TXN	2.6591846843243e-05	0.286134665063456	0.922	0.828	0.701413144184221
SNX3	2.67768869383431e-05	0.252400086171599	0.941	0.8	0.706293946772676
USMG5	2.69092328232485e-05	-0.277986158009042	0.657	0.772	0.709784834178825
C7	3.06800357676873e-05	-0.628805932438374	0.745	0.788	0.809247303444287
PCBP1	3.3214338890439e-05	-0.315494493572464	0.696	0.708	0.876094616913109
TMED10	3.35936225331063e-05	0.272062301568009	0.843	0.689	0.886098981555745
SH3BGRL	3.47865492900027e-05	0.267507905117889	0.775	0.566	0.917564810622402
CAPG	3.69731236574737e-05	0.267468176385667	0.52	0.268	0.975240082713183
KDELR2	3.88631533937135e-05	0.302820828689508	0.775	0.652	1
DCXR	4.16739743763717e-05	-0.299415491699513	0.235	0.418	1
RAB31	4.22563430096445e-05	0.296431347084042	0.627	0.366	1
STEAP1	4.23573666385316e-05	0.282714511559542	0.627	0.508	1
BAMBI	4.28733925761583e-05	-0.252818209567799	0.049	0.24	1
MT1X	4.29091501380567e-05	-0.78060845632994	0.51	0.597	1
NDUFA13	4.45609638353409e-05	-0.291980513211995	0.451	0.649	1
C10orf10	4.49852110282585e-05	-0.612145108734159	0.137	0.329	1
SPOCK1	4.55780363729544e-05	-0.294133366573096	0.137	0.283	1
IER2	4.58338947846553e-05	-0.511241875499819	0.716	0.72	1
DIO3OS	4.76076528645479e-05	-0.272066272544418	0.196	0.397	1
HSPA1B	4.77695064236585e-05	-0.686281560773964	0.353	0.495	1
CLDN11	5.13548536663487e-05	-0.275341684234882	0.049	0.212	1
NR1D1	5.38796355624644e-05	-0.253644364468448	0.088	0.286	1
SDC2	5.77543774558272e-05	0.304803946048532	0.559	0.409	1
MT1A	6.77286291272999e-05	-0.674308636880757	0.137	0.265	1
C1QTNF3	6.89759300368068e-05	0.562165454673083	0.657	0.388	1
RPL7	6.95831925560134e-05	-0.253690218149361	0.951	0.972	1
ABCA10	7.4378894414036e-05	-0.292581294245386	0.176	0.412	1
NOV	7.96439724985025e-05	0.359723747629229	0.167	0.065	1
JUND	9.48745640408346e-05	0.308951018512867	0.735	0.474	1
SCGB3A2	0.000108935276311426	-0.260231814897415	0.029	0.188	1
S100A13	0.000116287069692626	-0.293640616378345	0.922	0.871	1
PRSS23	0.000126615963906156	0.481705529831962	0.598	0.434	1
APOD	0.000126718810083859	-0.621472029267722	0.735	0.868	1
PDIA3	0.00012733523851236	0.289028049311244	0.951	0.778	1
MT-ATP8	0.000131770845745593	-0.255096387581391	1	0.991	1
CD55	0.000133552202554972	0.50846155647111	0.696	0.443	1
OSTC	0.000140336742246265	0.271729078695584	0.765	0.655	1
EEF1G	0.000160370364208284	-0.274000012459915	0.745	0.843	1
OGN	0.000172163221563262	-0.351845575536397	0.775	0.822	1
HP1BP3	0.000172921531127198	-0.254840966262539	0.392	0.597	1
HLA-E	0.00017558294809265	-0.281410276911278	0.755	0.812	1
DPYSL3	0.000176205183439467	0.261058344643731	0.706	0.514	1
PDIA6	0.000190163874735365	0.287520142243347	0.784	0.594	1
SLC40A1	0.000206196014132666	-0.305945053562368	0.304	0.471	1
PTGDS	0.000239179782311144	-0.679974611040574	0.686	0.769	1
C8orf4	0.000241165127463269	0.300190750007948	0.48	0.252	1
SUN2	0.000251811662919178	-0.257000794315969	0.196	0.342	1
SERPINE1	0.0002621597213134	0.85614463319337	0.51	0.237	1
SCRG1	0.0002692156060641	0.253530668541885	0.373	0.163	1
VCAN	0.00030129550527596	0.411637967215245	0.843	0.603	1
RBM39	0.000323382221964862	-0.272006972873514	0.49	0.668	1
FKBP5	0.000334946705276207	-0.275536745923759	0.265	0.391	1
TUBB6	0.000373090069915397	0.268706917275634	0.657	0.449	1
GGT5	0.000393318262539479	-0.28479328854589	0.255	0.443	1
LINC01028	0.000410554116027345	-0.286415994533975	0.049	0.138	1
AKAP12	0.000487805420118516	0.350244053608442	0.794	0.723	1
ZNF503	0.000498420430082174	-0.264925085329165	0.284	0.446	1
CXCL2	0.000503035097212874	-0.301549964228146	0.01	0.114	1
CPXM1	0.000544071869839017	-0.265947255457532	0.137	0.274	1
MDK	0.000553967004766529	-0.323362113953164	0.255	0.418	1
MT1M	0.000564276179306368	-0.522411277959889	0.225	0.437	1
DCN	0.000570406804496096	-0.284067563557154	1	1	1
MYOC	0.000616186797527795	-0.645810505018496	0.186	0.262	1
PID1	0.000642659775725384	-0.250060080662197	0.333	0.523	1
GPNMB	0.000757521443642646	-0.339067372806398	0.765	0.754	1
SFTPB	0.000795485952024695	-0.257963181109311	0.167	0.262	1
RARRES2	0.000845225055202315	-0.310080081428038	0.843	0.84	1
TPM1	0.000894643129315316	0.324007969729549	0.735	0.618	1
CLU	0.0009717382808887	-0.398918020842284	0.931	0.942	1
PDGFRL	0.00108226838527724	-0.324434258061734	0.48	0.615	1
HSPA1A	0.00118001367516568	-0.571396552865829	0.618	0.662	1
IGFBP4	0.00118685371803374	0.340322578834706	1	0.954	1
ACKR3	0.00125247921614992	-0.287161226776046	0.206	0.295	1
RAMP2	0.00129018711951331	-0.289745875410579	0.225	0.36	1
DNAJB1	0.00129787424989904	-0.416683991712952	0.422	0.446	1
TNFRSF12A	0.00145565062658287	0.412406606761159	0.539	0.258	1
CLEC3B	0.00149270094365866	0.508946512658716	0.696	0.492	1
PIK3R1	0.00156704471320111	-0.284401023997652	0.5	0.628	1
CDKN1A	0.00156720583691748	-0.393703907851034	0.235	0.412	1
XBP1	0.00161174152331677	0.260072552823119	0.696	0.462	1
LOX	0.00161176368441615	-0.275406051281551	0.392	0.529	1
FST	0.00161247281376981	-0.307484699747961	0.069	0.138	1
MATN2	0.00172128917929247	-0.251057985145766	0.206	0.366	1
GLUL	0.00185909706819408	-0.288283651330669	0.716	0.735	1
ABCA8	0.00186535706790271	-0.253095765121508	0.716	0.797	1
PODN	0.00220610372038895	-0.272946882254162	0.843	0.825	1
RHOB	0.00226517415958694	-0.359691826148561	0.775	0.769	1
RSPO3	0.00239103407173985	-0.382762947049873	0.314	0.434	1
SPRY1	0.00251172458178219	-0.264372931101713	0.51	0.609	1
F2R	0.00257974253862746	0.276993833592795	0.422	0.231	1
SULF1	0.00262691461777355	0.29061133481302	0.48	0.409	1
BHLHE40	0.00269793285172539	-0.278820316860393	0.245	0.385	1
CHRDL1	0.00270837002467358	-0.270333556703737	0.637	0.695	1
AGT	0.00280300612519397	0.250702794755011	0.196	0.068	1
CITED2	0.00281716207983262	-0.286865412545225	0.265	0.363	1
CRISPLD2	0.00289436918987918	-0.279016778370941	0.49	0.665	1
JUN	0.0029329960988472	-0.315508555402331	0.961	0.945	1
CTGF	0.00296363665806836	0.594693699929744	0.755	0.462	1
ANGPTL4	0.00297442562192479	-0.260105798893216	0.167	0.277	1
CD74	0.00297537967943262	-0.355330763711744	0.657	0.748	1
COMP	0.00312430336976049	0.497453886800101	0.167	0.086	1
NEAT1	0.00313937383916609	-0.285241605472705	0.912	0.938	1
CCDC80	0.00317174152614695	0.298409616257791	0.98	0.935	1
SRPX	0.00318023806498747	-0.348203436485068	0.667	0.643	1
ADAMTS1	0.00379354359363001	-0.3123921376583	0.353	0.434	1
NFKBIZ	0.00380365361158164	-0.260541940500769	0.373	0.406	1
PLPP3	0.0038483407407168	-0.285142024382031	0.716	0.702	1
ZFP36	0.00385386096665406	-0.353221516365034	0.922	0.902	1
VASN	0.00476419327682909	-0.260231814897415	0.373	0.455	1
IL32	0.00564017495233315	0.287944643019129	0.637	0.468	1
CRYAB	0.00584749728847673	-0.261731065553056	0.598	0.609	1
IGFBP5	0.00606124015083344	0.454234653933455	0.873	0.729	1
FGL2	0.00609313248360038	0.312133044977552	0.451	0.32	1
C11orf96	0.00623826483443728	0.29405207300849	0.539	0.385	1
COL8A1	0.00627903218746984	0.31087121515713	0.324	0.234	1
OSR1	0.00661263699461324	-0.271070854463631	0.422	0.492	1
IRF1	0.00750710489028717	-0.254840966262539	0.235	0.277	1
MFAP4	0.00805595985708759	-0.260597442096454	0.912	0.902	1
COL1A1	0.010117807753604	-0.401552040612331	0.912	0.883	1
JUNB	0.0102331880197274	-0.299195277752305	0.892	0.898	1
APOE	0.0104081853378132	-0.586100526961988	0.353	0.357	1
IGF2	0.0119423289956779	-0.29095539779675	0.373	0.431	1
LUM	0.0146577318508005	0.274029607462713	1	0.948	1
SFRP4	0.0190624545421725	0.575088022016638	0.794	0.545	1
SOD2	0.019787579570981	-0.278249302666596	0.52	0.637	1
SPARC	0.0261661521052889	0.2532189316453	0.99	0.917	1
MT1G	0.028016669598787	-0.353361769123869	0.157	0.166	1
CXCL12	0.0293116548595784	-0.27980997759174	0.608	0.578	1
WISP2	0.0310745967714733	-0.313006307150638	0.549	0.649	1
THBS1	0.0318357848349222	-0.302289882870857	0.284	0.385	1
RGCC	0.0572585465339957	0.255895168040777	0.559	0.375	1
NR4A1	0.0655904683851459	0.271852434092376	0.765	0.615	1
CXCL14	0.0706495509448517	0.459324450778793	0.637	0.422	1
A2M	0.0768517604842749	0.282895707798012	0.912	0.757	1
GSTM1	0.989722820740505	-0.481476030407972	0	0.372	1
