## Supplementary material for "Single-cell RNA-sequencing reveals profibrotic roles of distinct epithelial and mesenchymal lineages in pulmonary fibrosis": Fibroblasts_nsip_.csv

	p_val	avg_logFC	pct.1	pct.2	p_val_adj
IFI44L	4.04227648233711e-10	0.553750668483025	0.474	0.051	1.06623126774606e-05
IRF9	2.04617540453016e-09	0.327183628717294	0.368	0.025	5.39719686452919e-05
HSPA5	7.65746366545807e-09	1.1539598533837	0.947	0.699	0.000201980919103788
PLK3	1.21138974849371e-08	0.652161040825522	0.526	0.157	0.000319528273960185
HR	1.45658494072748e-08	0.29423947299794	0.316	0.02	0.000384203409815687
IFI6	2.358537569038e-08	1.07071930169005	0.947	0.468	0.000622111454585155
LMNA	5.37316409267881e-08	0.898228112476339	0.947	0.897	0.00141727949272589
MGP	1.58347395951721e-07	-1.0285865012571	1	0.998	0.00417672926301854
LIMK1	2.64246676821423e-07	0.356399871730544	0.316	0.029	0.00697003459451868
LTBP4	2.88344566640479e-07	0.827622874700028	0.947	0.811	0.00760566463427591
STK3	1.12681632982658e-06	0.419402615951946	0.579	0.154	0.0297220343318358
MAFF	5.78755821812614e-06	0.682005004006703	0.684	0.206	0.152658423119513
GABARAP	1.27602594230223e-05	-0.595989956433884	0.895	0.983	0.336577362801059
ZSCAN18	1.42218624324218e-05	0.396744592059362	0.474	0.176	0.375130065379991
IFITM1	1.89145545580601e-05	0.662102049212822	1	0.929	0.49890920557795
CSF1	1.96864267487132e-05	0.606462654365838	0.684	0.385	0.519268878350808
IFITM2	2.56844715332809e-05	-0.58536969224161	0.947	0.99	0.677479305633349
LRRC40	3.75767985281762e-05	0.271355179164352	0.421	0.078	0.991163214777703
FHL1	4.03357538846404e-05	0.779304410060777	1	0.797	1
RPLP1	4.64895685250869e-05	-0.464631509329022	1	1	1
OAS1	7.08395459168059e-05	0.573410855781812	0.579	0.11	1
RPL18	7.12964819705902e-05	-0.496801047455243	1	0.998	1
SRSF2	7.50712431689729e-05	0.548848797175699	0.789	0.453	1
MYADM	0.000104469647718735	0.683295826439712	0.895	0.627	1
TMEM39B	0.000104514897744377	0.311631215709809	0.368	0.108	1
DNAJA1	0.000113412642348781	0.625799551621775	0.684	0.453	1
LAPTM4B	0.000118801057719606	0.338777327428842	0.526	0.208	1
SCGB3A1	0.000124164490370715	-1.34570655876814	0.158	0.478	1
INTS12	0.000126086636843991	0.276539895898539	0.474	0.108	1
RELB	0.000133492594726917	0.365047607149106	0.474	0.142	1
NSUN5	0.000133672994798696	0.260106466628481	0.368	0.091	1
TMEM263	0.000137964920168543	0.377470127147664	0.526	0.248	1
HMG20A	0.000145212787801047	0.302897535741054	0.368	0.118	1
RPL13	0.000145834878857096	-0.477004618930171	1	1	1
HSPBP1	0.000154612214772154	0.27434931451872	0.421	0.118	1
SHISA5	0.000164339444838648	0.493522243185243	0.789	0.468	1
LY6E	0.000196328840320555	0.495489039677413	0.895	0.917	1
IFI27	0.000200891300710291	1.46916667012745	0.895	0.338	1
TSPYL5	0.000219729147132887	0.268140720030579	0.211	0.044	1
IRF7	0.00022768236484141	0.278165648166879	0.316	0.069	1
FAM118A	0.000229623366167038	0.339608078027791	0.579	0.132	1
NT5E	0.000232247254503885	0.455507620594062	0.737	0.397	1
RNF25	0.000260635076046469	0.255642173499796	0.368	0.093	1
PTRF	0.000268410278949845	0.484283075885805	0.895	0.696	1
ABCD4	0.000287033370360341	0.27434931451872	0.263	0.12	1
EIF5A	0.000301754227092727	0.484378391141084	0.842	0.537	1
WDR46	0.000323694022511409	0.292158306794115	0.421	0.162	1
UAP1	0.000333965888489892	0.841333183963247	0.737	0.586	1
RTCB	0.000353073960358188	0.381900411556365	0.421	0.213	1
ADAR	0.000375571197570585	0.404240368212269	0.474	0.208	1
RPS4X	0.000392418117396281	-0.488018487449512	1	1	1
CYLD	0.000402648888898177	0.265634662416277	0.368	0.123	1
SERPINA3	0.000407361005989023	-0.951055200889902	0.211	0.488	1
MARK1	0.000429044709963446	0.278165648166879	0.263	0.071	1
KLF4	0.000434297805556702	0.753821406781261	0.895	0.574	1
ISG15	0.000461734598655837	0.704369701196261	0.632	0.132	1
ZFP36	0.000493407302535892	0.879234510962463	1	0.902	1
KREMEN1	0.000498351372093984	0.302082650458966	0.474	0.218	1
FMO2	0.000524185173545852	-0.824992102872905	0.211	0.522	1
HAS1	0.000537547417369389	1.23717785229827	0.263	0.123	1
SFPQ	0.000569305152962809	0.491770448455423	0.632	0.426	1
RPS24	0.000604101612365097	-0.428994317392241	1	1	1
EIF4A1	0.000624694963669429	0.498388432836416	0.526	0.275	1
HSPB8	0.000625650610630371	0.570492849626098	0.632	0.422	1
SLCO3A1	0.000663053363445908	0.26998249535238	0.368	0.113	1
ATP5I	0.000666138997173606	0.486840960411644	0.789	0.576	1
UBA2	0.000684399468800342	0.326910255287489	0.526	0.275	1
IFIT3	0.00072704396829852	0.621304873450096	0.316	0.11	1
NFE2L2	0.000745874578679751	0.44534601044397	0.947	0.73	1
RPLP0	0.000754377922639504	-0.466571457438961	1	1	1
POLR2J3	0.000761204284156045	0.277710171046729	0.474	0.179	1
GNL2	0.000781721841948778	0.254847071287279	0.421	0.132	1
SGIP1	0.000807677783025959	0.251880199158798	0.211	0.061	1
CDC25B	0.000849773578038141	0.25914815318667	0.316	0.13	1
HNRNPU-AS1	0.000878728486906774	0.316813795036479	0.263	0.064	1
SCGB1A1	0.000896789780354091	-1.36351229971471	0.158	0.397	1
RPL13A	0.000938638029418817	-0.435112316774062	0.947	0.99	1
DAZAP1	0.000989038896173744	0.311046591314321	0.368	0.135	1
PLEKHA4	0.00104834978224986	0.26459077907581	0.263	0.083	1
MLLT6	0.00105820031553038	0.280935507371577	0.316	0.1	1
DDX5	0.00106136181194169	0.423726370725956	1	0.939	1
RBM26	0.00107078317072463	0.272916703529119	0.368	0.147	1
FO538757.2	0.00108676312654082	0.29423947299794	0.474	0.221	1
HNRNPDL	0.0010941349891357	0.403651786676736	0.895	0.752	1
MX1	0.00113013098972945	0.590732175131876	0.474	0.066	1
ACADVL	0.00116645934451876	0.464766453299058	0.789	0.512	1
GTPBP4	0.00121451465590667	0.260337921322259	0.421	0.159	1
YWHAQ	0.00128573986891044	0.419347792893354	0.947	0.689	1
KLF10	0.00136789697590589	0.644311838049003	0.474	0.365	1
FAM69A	0.00137930344889394	0.258256755118434	0.421	0.167	1
MT1X	0.00142350308535443	-1.200323104137	0.526	0.578	1
ANAPC11	0.00154558943107848	-0.517648139174716	0.421	0.703	1
CACNB3	0.00169169840089656	0.251880199158798	0.158	0.061	1
PFDN5	0.00175392057910865	-0.434403040576536	0.895	0.953	1
SPSB1	0.00183274925887478	0.393564110220927	0.526	0.279	1
PARP9	0.00187580298050068	0.3068182552048	0.368	0.137	1
NME2	0.00188067471276392	-0.432937456148317	0.789	0.956	1
SPATS2L	0.00189956175289494	0.372201014467652	0.579	0.328	1
ERP29	0.00195248832810717	-0.527501659322605	0.105	0.581	1
UFM1	0.00202377151853495	0.351784958644541	0.684	0.301	1
PLXND1	0.00210444921727551	0.266840498809826	0.263	0.078	1
BZW1	0.0021106389312184	0.419150122578556	0.842	0.625	1
TP53BP1	0.00213337615119638	0.263467814331186	0.316	0.118	1
AAK1	0.00220339590648162	0.302336683230559	0.474	0.172	1
EMP1	0.00222838793941587	0.571558758414174	0.895	0.809	1
MT-ATP8	0.00223280077559745	0.414087490385887	1	0.993	1
AKIRIN1	0.00229393268147011	0.279761453817287	0.474	0.164	1
H3F3A	0.002315615659524	-0.374255678563693	1	0.978	1
BLCAP	0.00232168979918802	0.285940670183245	0.316	0.164	1
ENAH	0.00235022295429122	0.351397886837889	0.421	0.265	1
SFTPC	0.00248140610103436	-0.917205346166697	0.368	0.517	1
MRAS	0.00248628382895479	0.263467814331186	0.316	0.118	1
XAF1	0.00254239442292487	0.329114802311952	0.368	0.142	1
SMC5	0.00278541445853579	0.322200287995583	0.474	0.238	1
TMEM30B	0.00282041729928046	0.32598817131252	0.421	0.174	1
NFATC1	0.00288889625787432	0.287565365910247	0.263	0.091	1
MANBAL	0.0029125878473462	0.309054558783081	0.474	0.257	1
SRP68	0.00293850690285525	0.256179911173595	0.368	0.164	1
RNF11	0.00304555450952852	0.323376067084595	0.632	0.309	1
HSPA8	0.00309725526770411	0.527854324179445	0.947	0.789	1
SLC25A25	0.00317056875573053	0.255642173499796	0.263	0.091	1
DNAJB4	0.00329541938025531	0.474290881257356	0.526	0.284	1
EIF3K	0.00336532516737098	-0.457897006037709	0.526	0.804	1
DDIT4	0.00338440053148768	-0.711935489394543	0.105	0.365	1
HSPE1	0.00340943619697449	0.44965357687197	0.684	0.593	1
RPS12	0.00342054498704895	-0.365751124863626	1	0.998	1
BHLHE40	0.00345491651715963	0.654606029818589	0.526	0.343	1
MKLN1	0.00351484523528508	0.360684572406093	0.421	0.216	1
APRT	0.00352242670120227	-0.478618795268981	0.368	0.659	1
UBA5	0.00354560198052878	0.282588855777965	0.368	0.23	1
TCTN3	0.00363753948985589	0.339909509831128	0.526	0.24	1
TSC22D2	0.00365958199188865	0.38258864282923	0.368	0.167	1
STAT1	0.00367614841368664	0.404240368212268	0.684	0.252	1
GPRC5A	0.00371182942961775	0.538549613296193	0.579	0.257	1
TVP23B	0.00371833839669568	0.296135208162839	0.474	0.238	1
CYP51A1	0.00378243666127986	0.289938391098549	0.368	0.118	1
CST3	0.00378606197409144	-0.358281898134096	1	1	1
NUDT9	0.00392222018667773	0.266607534335854	0.421	0.142	1
JUND	0.00393584696123243	0.479299150024019	0.789	0.525	1
ANXA1	0.00401813084971021	0.424283165904177	1	0.949	1
LDHA	0.0040720961548337	0.451338335026376	1	0.855	1
RFX2	0.00423355279633853	0.30507381516365	0.421	0.098	1
NUDT5	0.00424193190210706	0.322410349964636	0.526	0.287	1
RPL18A	0.00426851903278549	-0.357451878075329	0.947	0.998	1
GPX4	0.00436584832472211	-0.441307404223878	0.789	0.922	1
NGFR	0.00441945532776388	0.425469368634183	0.158	0.051	1
S100A13	0.00447308382868964	-0.468847100652988	0.789	0.887	1
NOLC1	0.00448610829313594	0.280225229623128	0.421	0.196	1
GOLM1	0.00454416913887458	0.264513292732739	0.368	0.147	1
H2AFZ	0.00480992863733978	-0.45158225911298	0.263	0.61	1
LITAF	0.0048440570441239	0.4682622269772	1	0.659	1
H2AFJ	0.004878738269926	-0.451478594571343	0.368	0.721	1
IFRD1	0.00502943689821691	0.40656865797186	0.474	0.279	1
STAT6	0.00509893276458814	0.315292882195772	0.579	0.292	1
PXN	0.00525159011254939	0.29423947299794	0.474	0.174	1
COL14A1	0.00534835801007349	-0.581535589982494	0.632	0.797	1
DYNC1LI2	0.00540661122216865	0.265363549496085	0.421	0.25	1
NLRP1	0.00541745578473313	0.28978512264856	0.263	0.086	1
DAP	0.0054737864787814	0.286913432905867	0.474	0.279	1
RPS5	0.00559545020534865	-0.364833727228254	0.895	0.988	1
GNB2L1	0.00579269052545997	-0.348553821416391	1	0.995	1
MAP7D1	0.00592449972265884	0.32598817131252	0.474	0.282	1
RPL26	0.00601011804137606	-0.38105348210241	0.947	0.998	1
CALD1	0.00615838138287684	-0.380475893518622	0.842	0.944	1
EFEMP2	0.00670462998592051	-0.438004076114791	0.368	0.652	1
EIF4A3	0.00672301118913567	0.341386251423642	0.474	0.314	1
OSR1	0.00673891885793185	-0.552701180741422	0.211	0.488	1
HSD17B12	0.00685567078676604	0.328472644640182	0.632	0.338	1
RPS2	0.00693795495617325	-0.418223496861297	1	0.998	1
MT1E	0.00702416157661811	-0.862816411540244	0.316	0.554	1
SARNP	0.00711570050668513	0.284521223529019	0.474	0.213	1
YBX3	0.00712927452713663	0.369087363794372	0.842	0.64	1
RPL29	0.00734802984073821	-0.348847205605087	1	0.998	1
RPS15A	0.00737435836805593	-0.344234160271874	1	0.998	1
MYOC	0.00763470334479714	-0.863128278063901	0.105	0.25	1
PTGES3	0.00774670177320991	0.319748650229776	0.842	0.723	1
PHYKPL	0.00774772420207674	0.284521223529019	0.421	0.213	1
RPSA	0.0080070188328792	-0.361208824343654	0.895	0.971	1
FOSB	0.00855981600132909	0.705791027162507	0.789	0.49	1
YWHAZ	0.00890025450126955	0.330356898225936	0.789	0.772	1
PER1	0.00896452712851171	0.35711271481645	0.579	0.314	1
RPA2	0.00906081752689949	0.25888695428222	0.526	0.279	1
HLA-B	0.00907021423599484	0.423293246201168	0.895	0.951	1
HNRNPH1	0.00907190832122733	0.281069009808195	0.474	0.245	1
PPP2CB	0.00910588709295814	0.253417478477685	0.368	0.196	1
COL1A1	0.00923022108434984	-0.832633982755495	0.789	0.895	1
FGFR1	0.0092440138946923	0.329866650641091	0.579	0.537	1
BAG3	0.00951064477975856	0.407568158304943	0.526	0.301	1
TPT1	0.00965312551636227	-0.298123467452601	1	1	1
ANK2	0.00984568091871017	0.377127132803708	0.579	0.382	1
CREG1	0.00999428101484812	0.362631563451501	0.789	0.5	1
RPL10	0.0100434412455684	-0.300065031240664	1	1	1
C3	0.0103241066861824	0.510330544610239	0.947	0.926	1
CNIH4	0.0105889434309611	-0.407796654979251	0.105	0.453	1
CUTC	0.0106792448831667	0.250840157463385	0.474	0.223	1
TMBIM6	0.0107968166830706	0.283989981153134	0.947	0.897	1
UBQLN1	0.0108247826928854	0.261449650174949	0.263	0.184	1
ARHGDIA	0.0108787028977308	0.290420244930945	0.737	0.559	1
IDS	0.0110829434001042	0.331510867795172	0.737	0.358	1
FAM120AOS	0.0110887724170437	0.251600947551287	0.474	0.292	1
CUTA	0.0112183410145979	-0.377189183607362	0.474	0.706	1
RPS29	0.0114590711842396	0.427225757950202	0.947	0.855	1
FOSL1	0.011523800270479	0.311631215709809	0.211	0.093	1
RPS8	0.0116881303993208	-0.324736887782332	1	1	1
HSPA1A	0.0117879343012157	0.974055662000139	0.842	0.642	1
WDR13	0.0119133041314753	0.256648499059131	0.421	0.213	1
RPL19	0.0119318651491979	-0.297858870896787	1	1	1
NR4A1	0.0119557215696854	0.778631839695775	0.789	0.645	1
MPHOSPH8	0.0122606387431006	-0.383849243687804	0.211	0.5	1
QTRT1	0.0124143066809242	0.251600947551287	0.526	0.289	1
BCL3	0.0125126420535193	0.438542962604374	0.368	0.221	1
COL3A1	0.012572167134401	-0.826341731929833	0.789	0.853	1
HNRNPL	0.0126958408928191	0.274220606107448	0.421	0.284	1
MDH1	0.0131983364209725	-0.374147157881353	0.158	0.49	1
BST2	0.0132643683227831	0.602022724770808	0.632	0.36	1
WDR61	0.0135686168135813	0.258134468355824	0.526	0.301	1
FIS1	0.0137830161464975	-0.360495491016654	0.474	0.711	1
NDUFB11	0.0139328528032559	-0.363927988665978	0.421	0.667	1
COX20	0.0140732566706679	0.290458750158034	0.474	0.228	1
RPL7	0.0140773685253264	-0.339981115679004	0.895	0.971	1
RABAC1	0.0141035715300472	-0.307598945359829	0.737	0.897	1
ZNF706	0.0142687342611067	-0.369307237785715	0.316	0.65	1
PCBP2	0.0144814319229645	0.342583308215531	1	0.841	1
BGN	0.0144943098057127	-0.575658219306505	0.789	0.806	1
RPL28	0.0145194447723929	-0.301151582521807	1	1	1
RRAS	0.0151231928497314	0.252772525214438	0.316	0.221	1
COX8A	0.0151519089301862	-0.361613708531	0.526	0.767	1
HNRNPK	0.0155287504953161	0.284325015940762	0.947	0.765	1
UBXN1	0.015812813706093	-0.376523626178468	0.211	0.493	1
SNRNP70	0.0159315517561916	0.252829416126131	0.526	0.304	1
TPBG	0.0159792812246606	0.284155353931314	0.526	0.348	1
PPA1	0.0161868846743259	0.29423947299794	0.737	0.581	1
SULF2	0.0162385207610907	0.264513292732739	0.316	0.137	1
EIF3H	0.0162717014805069	0.338575286817992	0.579	0.493	1
AKR1C3	0.0165347284971539	-0.377370622417621	0.105	0.424	1
MMP23B	0.0166255150884682	-0.428668754722835	0.316	0.603	1
SNX9	0.0167793612635353	0.288819405528601	0.842	0.51	1
MT-CO2	0.0170974056401684	-0.320180957535633	1	0.995	1
TFG	0.0171617482119469	0.27014192141888	0.632	0.453	1
FTL	0.0171804642101614	-0.320110820359431	1	1	1
MTDH	0.0172444733319879	-0.357899683834628	0.421	0.728	1
MMP19	0.0173457738889118	0.501878837776184	0.474	0.26	1
PRRC2B	0.0177189215709144	0.255920608695803	0.474	0.24	1
ARL6IP4	0.0178396378754532	-0.344419522277936	0.526	0.703	1
GGCT	0.0178762065315649	0.271072413716406	0.421	0.218	1
WLS	0.0179527904571505	0.2545946416507	0.632	0.304	1
RBP5	0.0181040996069712	0.344593359143555	0.105	0.034	1
SLC2A3	0.0186131407870576	0.572388584790998	0.579	0.525	1
COL4A4	0.0194233342428884	0.356759829979274	0.263	0.152	1
ZEB1	0.0195380479202178	0.250297351141441	0.421	0.25	1
CTNNB1	0.0197976431340473	0.287319030153366	0.474	0.301	1
RPL35	0.0200099794033596	-0.29877587322193	0.947	0.98	1
KDELR1	0.0202776779517149	-0.330193815013953	0.632	0.757	1
SET	0.0203215516479457	0.280446150865604	0.421	0.314	1
DDOST	0.0208940271277286	0.299835458502061	0.842	0.618	1
GSTP1	0.0210077159317146	-0.283075892036884	1	0.99	1
ST13	0.0212517098829224	0.276220967495261	0.789	0.647	1
IL32	0.0213982065301666	-0.473095395926061	0.316	0.517	1
TSKU	0.0214078633385694	0.415686126407391	0.579	0.348	1
RPS19	0.0215387808276556	-0.350610842753066	1	1	1
VASN	0.0217803771759339	0.474867549285562	0.632	0.426	1
GSTM1	0.0218098598224871	0.378980701453031	0.684	0.265	1
MRPS34	0.0221916168328264	-0.370379623947467	0.053	0.39	1
NDUFB9	0.0231980726156355	-0.349873372960399	0.421	0.659	1
HNRNPM	0.0232454083411094	0.275322313865735	0.526	0.321	1
C17orf58	0.0234729389133441	0.319958002285929	0.263	0.164	1
RPS14	0.0236412165826096	-0.283810016626321	1	0.998	1
RPS18	0.0238289966185493	-0.309828077508317	1	1	1
NEXN	0.0241156574822153	-0.381715307021632	0.158	0.365	1
LSM5	0.0248101287002569	-0.323706480680394	0.158	0.424	1
RPL7A	0.0249234281453171	-0.274389896242844	1	1	1
PEA15	0.0250364188232934	0.256123840075428	0.684	0.365	1
CYP1B1	0.0251081745868037	0.564529802737852	0.632	0.451	1
TM2D1	0.0254172060001702	-0.321239894982641	0.211	0.461	1
POLD4	0.025768233890624	-0.33806604830576	0.263	0.561	1
LENG8	0.0261104620337003	0.276814056284081	0.421	0.206	1
BLVRB	0.0261372772841001	-0.344660872460982	0.316	0.591	1
TNFAIP3	0.026357245859057	0.537107529659928	0.368	0.118	1
AP2S1	0.0268962546145023	-0.330515617108444	0.316	0.522	1
IGFBP4	0.0272714138417119	0.48203199432194	1	0.963	1
CDK5RAP3	0.0273167926929468	0.25968709149128	0.368	0.23	1
IFIT1	0.0274705766954841	0.309054558783081	0.211	0.23	1
TXNDC15	0.0275257642442482	-0.313315777226602	0.263	0.495	1
ACAT1	0.0275515021320688	-0.319980448972335	0.105	0.368	1
PRDX4	0.0278812556848427	-0.3388037834923	0.421	0.615	1
IGF1	0.0286421265411008	-0.568166170381236	0.474	0.735	1
ADGRA2	0.0286512797185498	0.290458750158034	0.474	0.211	1
TMEM106B	0.02875379302303	-0.336034465743495	0.053	0.37	1
PDLIM4	0.0287691114287793	0.317105297734943	0.632	0.471	1
BAX	0.029008578948173	-0.349257798918185	0.053	0.333	1
ACAP2	0.0290222342934336	-0.315348861745404	0.211	0.436	1
HNRNPA1	0.0292430886239198	0.300958423246685	0.842	0.821	1
PGRMC1	0.0293348679343808	0.254928052783052	0.789	0.645	1
DAZAP2	0.0293398753831613	0.270656122861854	0.789	0.635	1
IER3	0.0294648516402318	0.708808395355575	0.526	0.409	1
MPG	0.0295305944461634	-0.312707689643255	0.421	0.593	1
PET100	0.0301186409899737	0.25008968838501	0.579	0.343	1
HLA-DRB1	0.030432880668599	-0.428633887827206	0.474	0.539	1
RPS26	0.0304572714530862	0.372091599291658	1	0.975	1
GAS1	0.0306487904562397	-0.330011881055478	0.211	0.422	1
GCC2	0.0308055850426489	0.280816452665799	0.474	0.328	1
KMT2E	0.0309760952870192	0.263467814331186	0.632	0.451	1
STX12	0.0309882260814013	0.271290540012395	0.421	0.289	1
CTD-3252C9.4	0.0316961917366618	0.344735637012472	0.316	0.15	1
ITGB1BP1	0.0317747183752523	-0.308709439643856	0.263	0.507	1
PDIA4	0.0319044548145489	0.312878005388313	0.632	0.414	1
DHRS4	0.0319202478376582	-0.295754350296655	0.105	0.409	1
CSRNP1	0.0320255291525831	0.302957924037821	0.474	0.27	1
MBNL1	0.0322263563127747	-0.343847930378978	0.368	0.542	1
SERPINA3.1	0.0325176115868483	-0.411061807212689	0.211	0.341	1
DUSP14	0.0325594949812274	0.273620185795204	0.474	0.142	1
SND1	0.0326844280397297	0.280054838005984	0.579	0.267	1
HIGD2A	0.033017030955945	-0.317562068108053	0.421	0.64	1
FAM127B	0.0331381509330713	-0.294703930032003	0.211	0.49	1
EIF3F	0.0334061407953472	-0.305897512343122	0.579	0.748	1
TPR	0.0334737555523799	-0.312390279705659	0.158	0.429	1
CDKN1C	0.0335108392289957	-0.336034465743495	0.053	0.314	1
ABL2	0.0336965838699932	0.362388106359611	0.579	0.213	1
MRPL57	0.0337306809084373	-0.306198309457738	0.211	0.458	1
RPL32	0.0342129025101515	-0.255763937175817	1	0.998	1
TSPAN4	0.0342289050221775	-0.311896330572375	0.579	0.716	1
ID2	0.0346645121240066	-0.422380063747147	0.211	0.397	1
SAT1	0.0347709699655493	-0.420120079415303	0.947	0.912	1
ENSA	0.0350044929415576	0.252275273898908	0.579	0.309	1
MAT2A	0.0350175704036044	0.302497158236921	0.474	0.316	1
AKR1C1	0.0353853294282381	-0.383159350593866	0.474	0.603	1
PDGFRB	0.0354125150221181	0.318276050826181	0.579	0.507	1
UBE2L6	0.0354853321578506	0.276112088405383	0.579	0.414	1
SEMA3B	0.0355547726402794	0.319903841373846	0.474	0.267	1
NDUFB2	0.0357495680580405	-0.291809572005638	0.632	0.75	1
C8orf4	0.0358178709526582	0.383897054230843	0.474	0.299	1
SIGIRR	0.0360616068335121	-0.29552935310817	0.105	0.353	1
HSPH1	0.0362342687375492	0.470481983715512	0.474	0.176	1
UBC	0.0362575061089959	0.29423947299794	1	0.99	1
DDX21	0.0368163022404882	0.318172239209568	0.421	0.267	1
PSMA4	0.0369226391640847	0.257108492422894	0.474	0.387	1
JOSD2	0.0371677068563123	-0.297178158098354	0.105	0.343	1
BRI3	0.037246348999521	-0.307625861448923	0.158	0.446	1
PSMB5	0.0373161667150939	-0.320480074263767	0.368	0.576	1
MAGED1	0.0375438085771925	0.303658694914432	0.526	0.355	1
ANXA6	0.0382723200538044	-0.303909978939726	0.421	0.62	1
RPL22	0.0392336856754365	-0.265048607249805	1	0.983	1
AHR	0.0399850832263537	0.3457907986087	0.684	0.461	1
TRA2B	0.0403062572469985	0.253417478477685	0.526	0.404	1
GADD45B	0.0406972727563656	0.722487533487207	0.579	0.598	1
HTRA3	0.0408101930701201	0.518559791700195	0.842	0.561	1
PPP1CB	0.0410756938955011	-0.311379668199735	0.105	0.35	1
TMEM258	0.0410799221420902	-0.276249926966484	0.737	0.89	1
PHPT1	0.0419381007588572	-0.317562068108053	0.474	0.659	1
ARL2	0.042555511211286	-0.299087372279794	0.316	0.473	1
PIM1	0.0426455247054773	0.362292936242956	0.368	0.235	1
ICAM1	0.0428468966355759	0.448621661102653	0.579	0.248	1
SOX4	0.0431044921834037	-0.364467217581714	0.263	0.385	1
CKB	0.0432112513495048	0.39065320266596	0.579	0.397	1
RPL10A	0.04447313388103	-0.265664291901316	1	0.99	1
TXNIP	0.0451971405615619	-0.440549038465663	0.632	0.787	1
CLEC2B	0.0453083641325853	-0.300467634748753	0.211	0.382	1
HECTD1	0.0453937364797642	-0.290068927527854	0.053	0.304	1
PFN1	0.0454685542784599	-0.284185646894979	0.895	0.961	1
SRSF10	0.0459805774634878	-0.283075892036884	0.263	0.515	1
ACTA2	0.0462526597521322	-0.395150658684293	0.263	0.409	1
RPS3	0.0464603359548849	-0.268443802005345	1	0.995	1
IL1R1	0.0467380573060913	0.302721288053849	0.474	0.282	1
CERCAM	0.0468528273627914	-0.337696976517109	0.421	0.559	1
ATP5G2	0.0469768762032955	-0.280840540635064	0.842	0.897	1
MLF2	0.0474203384163199	0.256087707033564	0.684	0.5	1
EDNRA	0.0476423697322187	0.256995299825569	0.211	0.103	1
ARL8B	0.0478510320815292	-0.263674186866952	0.105	0.336	1
LSM3	0.0481846336965846	-0.268477092615731	0.158	0.417	1
RBMS1	0.0482753823477712	0.271474262224928	0.842	0.645	1
POLR2E	0.0484807948348292	-0.280147632257795	0.211	0.439	1
UFL1	0.048733995056088	-0.263674186866952	0.105	0.333	1
MOXD1	0.048831989789415	0.449570093965047	0.526	0.343	1
CD68	0.0493394174469645	-0.304597028090764	0.263	0.461	1
TNXB	0.0504126478803773	0.367588623817666	0.947	0.779	1
PSMD7	0.0509021262690683	-0.288401123335636	0.158	0.39	1
TMEM179B	0.0510240543668803	-0.271311050457297	0.421	0.61	1
TAGLN2	0.0518447318220464	0.29568560484794	1	0.961	1
SBDS	0.053324602595782	0.25914815318667	0.737	0.63	1
CHURC1	0.0533763823576777	-0.280566480431458	0.316	0.556	1
MT-ATP6	0.0535735798032729	-0.275311436780833	1	1	1
TXN	0.0539928647633418	0.272703385364268	0.895	0.848	1
PRDX2	0.0540379792470567	-0.276892756999042	0.526	0.708	1
ARF5	0.0540734888939883	-0.284107351643546	0.474	0.664	1
TRIO	0.054445254929868	0.309987829966079	0.263	0.154	1
MZT2B	0.0548281509391313	-0.287613987345372	0.368	0.517	1
IRF1	0.0550793584481666	0.473440902455651	0.368	0.262	1
ARSA	0.0552287216275108	-0.256407644954722	0.053	0.304	1
PSMG2	0.0563885823321819	-0.270653372038326	0.316	0.532	1
H2AFV	0.056415533012029	-0.271311050457297	0.211	0.426	1
JAK1	0.0564641678289468	-0.279019091341269	0.263	0.49	1
NPC2	0.0565821231066825	-0.27097286986564	0.842	0.944	1
JTB	0.0570651029534363	-0.285901550882214	0.368	0.613	1
LMO4	0.0572729440545663	-0.300467634748753	0.368	0.532	1
RWDD4	0.057609912089443	-0.252797532730623	0.053	0.294	1
CCL13	0.0577058585338656	0.391491191541814	0.105	0.02	1
CYGB	0.0577365714000729	0.326738640390894	0.474	0.35	1
YWHAB	0.0589863558238694	-0.272946373798028	0.684	0.826	1
EPC1	0.0590438627709521	-0.25230423337013	0.158	0.355	1
HSPA1B	0.0593094344488252	0.764901213488224	0.684	0.451	1
TP53I3	0.0593494832074453	-0.25394761911386	0.158	0.353	1
SLC40A1	0.0606015815785769	-0.325354315328219	0.368	0.434	1
PTMA	0.0610543743570588	0.263333143265061	1	0.973	1
MGST1	0.0613110405598599	-0.35066087402262	0.737	0.833	1
MAP1LC3B	0.0614507393844009	0.251679858579144	0.684	0.507	1
GORASP2	0.0616161280841989	-0.25230423337013	0.158	0.35	1
DCN	0.0621743490701396	0.319804354704108	1	1	1
ZNF385A	0.062194964023904	0.284670021981789	0.421	0.343	1
SPTSSA	0.0629325947328747	0.309054558783081	0.632	0.5	1
CXCL2	0.0642161962162336	0.738058323248609	0.263	0.081	1
VAMP5	0.0645844387486248	-0.280242226213312	0.368	0.6	1
EIF3A	0.0646983601925706	-0.255119814770294	0.053	0.289	1
VMP1	0.0653551370789684	0.307626553780399	0.579	0.439	1
DDR2	0.0660160858182748	0.26635798975342	0.632	0.434	1
CRIP1	0.0678425893999804	0.495661201165314	0.895	0.77	1
CCL2	0.0685284842771227	1.03010100685513	0.684	0.373	1
ATP6AP2	0.0688549121049104	0.253089663362473	0.789	0.657	1
MLEC	0.069290050002986	-0.257908020329957	0.263	0.412	1
PLXDC1	0.0699032926703601	0.268069755264555	0.421	0.216	1
UQCRH	0.0700601864686308	-0.269569193197518	0.526	0.679	1
CSRP1	0.0712014996890533	0.332460685818138	0.474	0.365	1
SERPINE2	0.0715366338222093	-0.442418392006189	0.263	0.338	1
ZNF503	0.0719534034575168	-0.289371820493698	0.263	0.414	1
LGALS1	0.072276259019281	-0.270514192312792	1	1	1
KCNQ1OT1	0.0725832954906666	0.259435550803248	0.263	0.15	1
SFTPB	0.07298095288245	-0.283910965154305	0.105	0.245	1
C7orf73	0.0739495687421463	-0.254737916732427	0.316	0.522	1
CNIH1	0.0743989351986636	-0.251736921844164	0.316	0.564	1
IFNGR1	0.0751513180206241	-0.265376314937483	0.263	0.424	1
RNF13	0.0785530279084328	-0.268941381101979	0.474	0.549	1
SMPDL3A	0.0792969891366134	-0.266927905628902	0.105	0.348	1
GLRX	0.0793899573281679	-0.265376314937483	0.158	0.343	1
CYB5A	0.0794296951869018	-0.266315723179419	0.421	0.735	1
SRSF7	0.0800028762402065	0.261449650174949	0.526	0.463	1
NR3C1	0.0802278138089109	-0.251544835789021	0.263	0.473	1
C11orf31	0.0804854548582113	-0.262992523582206	0.421	0.569	1
MFAP4	0.080861013983774	0.355053595044529	0.947	0.902	1
HCFC1R1	0.0829040551528412	-0.279560949929439	0.526	0.64	1
RPS17	0.0830442559028486	-0.25688169094606	0.526	0.728	1
PSME2	0.0833376148484483	0.286120348559436	0.579	0.431	1
CDC42EP2	0.0842587231750283	0.281816952999383	0.421	0.341	1
MRC2	0.0859071112772925	0.255460380107485	0.684	0.542	1
TCEAL4	0.085984771708066	-0.287577024917675	0.474	0.632	1
FAIM2	0.0870482244651038	-0.280968409697319	0.316	0.397	1
ADAMTS5	0.0892823125633218	-0.25820782545887	0.053	0.186	1
LMAN1	0.089405534047583	-0.260261214270712	0.368	0.657	1
TUBB6	0.0898572376450615	0.270293779401586	0.684	0.49	1
CHRDL1	0.0911223254833909	0.316111547816608	0.895	0.672	1
CXCL3	0.0914419373871498	0.671152679177664	0.158	0.039	1
NID1	0.0917663558629204	-0.308101259603824	0.263	0.434	1
EMILIN1	0.0932295285934541	0.26635798975342	0.421	0.414	1
C2orf40	0.0977753515012037	0.285940670183245	0.263	0.11	1
TUBA1B	0.100369936580578	0.348100736194667	0.947	0.752	1
LOX	0.100843446699426	-0.299317548365515	0.526	0.495	1
PPIC	0.10191771240095	-0.306065410261583	0.632	0.679	1
RHOBTB3	0.101948780717295	-0.276305385469673	0.158	0.422	1
CEBPB	0.104485417861422	0.290773265021454	0.684	0.507	1
SSPN	0.105092629122522	-0.259053849197995	0.368	0.62	1
GPC3	0.11155530528154	0.415714457025708	0.526	0.319	1
HSPB6	0.115068934061176	-0.309585423846696	0.789	0.801	1
SOCS3	0.11545746865698	0.404621683755497	0.421	0.4	1
SMOC2	0.116165222964838	-0.257582043210664	0.211	0.299	1
SOD2	0.118156860971872	0.402787935131953	0.789	0.6	1
TIMP1	0.119124580710242	-0.309417384443546	1	1	1
NFKBIA	0.120100842110544	0.322185403388499	0.947	0.826	1
KLF6	0.120172443371807	0.312792880893688	0.842	0.689	1
PGF	0.12277049998553	0.255920608695803	0.316	0.189	1
NBL1	0.128605618510521	0.290286030554594	0.895	0.846	1
DUSP1	0.13034068129571	0.31895649994884	1	0.953	1
FIBIN	0.132811310522819	-0.304291731187156	0.211	0.377	1
SPARC	0.135715041148792	-0.352212606572555	0.947	0.934	1
GSN	0.137704619902415	0.346351209662795	1	0.963	1
GGT5	0.138413503598666	0.261355881128043	0.526	0.392	1
TFPI2	0.13843394563401	0.547952245391506	0.105	0.091	1
CTHRC1	0.140982766688295	-0.485751059683559	0.211	0.328	1
CES1	0.141336063047688	0.325401832978513	0.579	0.426	1
CITED2	0.142015480450625	-0.288459485120356	0.263	0.343	1
PNRC1	0.147291129428943	-0.261798493589599	0.842	0.865	1
TNFRSF12A	0.153635432801437	0.412580700128488	0.579	0.314	1
NEAT1	0.153730062161331	0.285196184744375	1	0.929	1
C16orf89	0.16142975072484	-0.256116989524686	0.316	0.485	1
COL5A2	0.164463780449859	-0.290842921374543	0.579	0.556	1
LAMB1	0.170000763560251	0.278735286461975	0.316	0.225	1
COL1A2	0.174328402060315	-0.298463402923186	1	0.985	1
TMEM176A	0.174456646861809	-0.278211523230929	0.579	0.654	1
PPP1R15A	0.176607237695264	0.315292882195772	0.737	0.566	1
PHLDA2	0.179379258185511	0.253417478477685	0.316	0.12	1
AKAP12	0.17993025215302	-0.282470748296783	0.632	0.745	1
COL5A1	0.182013661736582	-0.269974024186112	0.421	0.463	1
CTGF	0.183196044683764	0.566563889795401	0.526	0.532	1
CD74	0.187770413404424	-0.327680198273638	0.632	0.73	1
FGL2	0.194266697617621	-0.279309409241407	0.263	0.355	1
CRYAB	0.195191403268105	0.261065699315942	0.579	0.608	1
LUM	0.199156927069581	-0.299619338359695	0.947	0.961	1
C11orf96	0.202532335205267	0.29423947299794	0.579	0.414	1
CRABP2	0.208227899065945	-0.299481927423994	0.474	0.458	1
KLF2	0.21677593999231	0.326484572414796	0.632	0.456	1
JUNB	0.217539439119668	0.299510349036939	0.947	0.895	1
SFRP4	0.222285833437055	-0.611100427689463	0.684	0.6	1
ATF3	0.224141466223186	0.349446666706627	0.526	0.407	1
SRPX	0.228291494006663	-0.296069261336889	0.526	0.654	1
TPPP3	0.228304493163676	0.309635158475913	0.474	0.282	1
ACKR3	0.231285220513118	0.264245117129748	0.368	0.27	1
LEPR	0.238385936654516	0.279221234475101	0.895	0.672	1
PRELP	0.241970796818344	-0.259199643045753	0.789	0.836	1
CDKN1A	0.247419207973048	0.344436876864853	0.526	0.363	1
RHOB	0.247696387201802	-0.283838377777218	0.895	0.765	1
CTSK	0.250850562256374	-0.258383279446512	0.842	0.806	1
IGFBP6	0.266164224123772	-0.285425379167592	1	0.939	1
FN1	0.271505684334979	-0.266043648962915	0.895	0.85	1
IGFBP2	0.285027100398341	0.468262226977199	0.316	0.181	1
MT2A	0.285587143081052	-0.344560570264709	0.947	0.922	1
BTG2	0.295765870896313	0.297256066537366	0.579	0.544	1
RGS16	0.297278562495547	0.313963978345719	0.263	0.081	1
CYP4B1	0.313911647355274	-0.269830665286863	0.105	0.172	1
TSC22D3	0.314427014102779	0.255342406887269	0.737	0.672	1
NR4A2	0.328776181127544	0.259779134383333	0.368	0.248	1
A2M	0.34334721041249	0.314936639030602	0.737	0.797	1
SERPINE1	0.384680752953155	0.451370780963336	0.579	0.289	1
MFAP5	0.404002092441995	-0.309805242026544	0.632	0.632	1
HSPA6	0.413639105606351	0.411770524276022	0.158	0.015	1
MT1G	0.429019686552918	-0.264001744274316	0.316	0.157	1
IGFBP5	0.435195523329995	0.269822494367417	0.842	0.76	1
PLA2G2A	0.439062339962846	0.35862919568274	0.684	0.608	1
PRG4	0.993033567304682	-0.504925901638802	0	0.127	1
H1FX	0.993154685319285	-0.387327760131046	0	0.306	1
EMC2	0.993230849031759	-0.325558556742279	0	0.294	1
NQO2	0.993240370359856	-0.318453731118535	0	0.292	1
SCRG1	0.993257647982828	-0.305897512343122	0	0.223	1
ELL2	0.993309084236457	-0.270999572491845	0	0.199	1
SFTPA1	0.993320891147109	-0.263494846837777	0	0.164	1
TMEM60	0.993339341364985	-0.252131088187462	0	0.245	1
