## Supplementary material for "Single-cell RNA-sequencing reveals profibrotic roles of distinct epithelial and mesenchymal lineages in pulmonary fibrosis": Fibroblasts_vsall_ipf_.csv

	p_val	avg_logFC	pct.1	pct.2	p_val_adj
CST3	1.24254199983366e-54	0.800418844033586	1	0.998	3.27745303296124e-50
GSN	1.50431564349348e-36	1.04207638476771	0.928	0.891	3.96793337284274e-32
THBS1	5.39711872594537e-34	-1.5162205660175	0.316	0.681	1.42359800634261e-29
ERRFI1	1.08630412799857e-33	-1.34201722528485	0.322	0.569	2.86534439842182e-29
MAT2A	5.98157785402258e-31	-1.00012311396748	0.257	0.625	1.57776079055554e-26
APOD	2.21524165851494e-30	1.78086825333163	0.836	0.435	5.84314292266486e-26
MGP	1.4906266760985e-28	0.996591844096182	1	0.965	3.93182598354502e-24
ACTA2	6.75771179647041e-28	-1.68214114774322	0.395	0.501	1.782481640555e-23
ALDH1A3	1.74493382696505e-27	-1.13998184190865	0.138	0.468	4.60261195538572e-23
MYL9	2.96662444087656e-27	-1.16286327520565	0.697	0.811	7.82506528770011e-23
HSPD1	8.25287149178819e-27	-1.07139357680883	0.487	0.686	2.17685991338897e-22
UGDH	2.85440664191873e-26	-1.16160553515425	0.336	0.539	7.52906839938904e-22
TPM2	3.28250001010708e-26	-1.01539824460489	0.632	0.802	8.65825027665945e-22
NUPR1	4.86131077200674e-26	0.657309555720221	0.914	0.6	1.28226794233222e-21
HAS1	5.65599532758043e-26	-1.27362092589744	0.132	0.418	1.49188188755589e-21
CDKN1A	4.01544096529324e-25	-1.08099200206652	0.382	0.641	1.0591528634154e-20
GSTM3	8.92429076592123e-25	0.480293945754451	0.776	0.487	2.35396017532704e-20
ACSL4	3.28886018897908e-24	-1.02843572536031	0.204	0.473	8.67502652047013e-20
LEPR	4.75657222007441e-24	1.00045583871474	0.605	0.229	1.25464105448903e-19
NPM1	4.9059414481452e-24	-0.578513121497188	0.822	0.955	1.29404017577726e-19
GFPT2	4.96589338242211e-24	-0.922980351575601	0.27	0.518	1.30985369748148e-19
FAIM2	6.35383965315642e-24	0.552922260577118	0.487	0.136	1.67595228531307e-19
SFRP4	7.42322102498411e-24	1.86541977812549	0.513	0.342	1.95802300976006e-19
GSTM5	1.2018312008134e-23	0.467425870340904	0.533	0.202	3.17007015838551e-19
TM4SF1	2.77527255357989e-23	-1.41022280060634	0.072	0.33	7.32033641457767e-19
PHLDA1	3.58900725162049e-22	-0.907685515917589	0.25	0.569	9.46672442759936e-18
CTSL	6.21847674624128e-22	-1.00426204823131	0.671	0.712	1.64024761135606e-17
PABPC1	7.50935118740805e-22	-0.508368654534722	0.737	0.918	1.98074156270262e-17
ARL6IP5	8.37165672018031e-22	0.508430327911117	0.908	0.717	2.20819189308196e-17
FTL	1.93754973174621e-21	0.498622792791419	1	1	5.11067492742698e-17
MYC	3.60319397650609e-21	-1.02278905403258	0.362	0.576	9.50414475183012e-17
GPRC5A	5.1436869325324e-21	-0.878593364761509	0.204	0.463	1.35675030219407e-16
SFRP2	9.66241656584746e-21	1.48771564802398	0.941	0.584	2.54865561757358e-16
HSPA8	2.75863374026219e-20	-0.633862430654246	0.789	0.923	7.27644821668959e-16
SGK1	5.49548771493325e-20	-0.942614453356223	0.079	0.377	1.44954479456794e-15
HNRNPA1	7.6921892648125e-20	-0.471203817654629	0.737	0.934	2.02896876237959e-15
ITM2B	1.4041393873139e-19	0.357137677973187	0.993	0.997	3.70369846191788e-15
EIF4A3	1.73142986450932e-19	-0.753011509568821	0.257	0.521	4.56699255361623e-15
HSPH1	3.94215554668993e-19	-1.00711367366146	0.197	0.489	1.0398223685504e-14
ACTB	5.67182652411824e-19	-0.522049350292161	0.987	1	1.49605768226667e-14
DNAJB1	8.96727696790156e-19	-1.00715775915794	0.5	0.669	2.3652986458234e-14
DNAJA1	9.08685727634949e-19	-0.727148468503438	0.507	0.682	2.39684034378271e-14
TNFAIP6	1.1380242613507e-18	-1.01591152665297	0.283	0.47	3.00176659416473e-14
TUBA1C	1.16690713739077e-18	-0.675562865324893	0.283	0.527	3.07795095629563e-14
SOCS3	1.72732421310246e-18	-0.764464798676019	0.375	0.637	4.55616307690036e-14
NAMPT	1.86308834968402e-18	-0.743046783080145	0.414	0.608	4.91426813996154e-14
SPSB1	1.8684280902005e-18	-0.750763439663956	0.204	0.45	4.92835277352187e-14
PTMA	2.11405501548041e-18	-0.450940137356203	0.987	0.997	5.57624291433269e-14
DDX21	4.10059041639851e-18	-0.651001698695138	0.296	0.569	1.08161273413344e-13
HSPE1	4.2721549748301e-18	-0.738629983659216	0.638	0.791	1.12686631771093e-13
TPM4	7.37185734214022e-18	-0.5802717845611	0.618	0.836	1.94447481113633e-13
NR4A3	9.56563334709539e-18	-0.749003809167579	0.171	0.427	2.52312710796335e-13
MEDAG	1.03409564627736e-17	-0.863599324710801	0.336	0.518	2.7276340861858e-13
LGALS3	1.22444799447421e-17	0.445564872004581	0.967	0.95	3.22972647502462e-13
CSTB	1.45972387815488e-17	0.414030979809626	0.928	0.72	3.85031367340912e-13
TNFRSF12A	1.62500274394577e-17	-0.798856405726515	0.257	0.569	4.28626973770577e-13
SRPX	1.64286241955354e-17	0.755929466114883	0.697	0.481	4.33337820405637e-13
SCGB3A1	2.28374855320749e-17	0.857232100565744	0.704	0.665	6.02384355879541e-13
KLF6	3.514473778099e-17	-0.654351270838759	0.678	0.842	9.27012748449174e-13
SSR4	3.59185459262545e-17	0.388884640905405	0.947	0.868	9.47423485896814e-13
ATP6V0E1	3.8890220378131e-17	0.362089657992803	0.947	0.846	1.02580734291396e-12
ABCA10	4.61565994115443e-17	0.403195348058494	0.388	0.115	1.2174726226783e-12
YBX1	5.89322512602014e-17	-0.423078698121929	0.862	0.949	1.55445599149033e-12
DIO3OS	5.89773828510289e-17	0.368694270381677	0.447	0.123	1.55564642746159e-12
PLAU	6.32321239186371e-17	-0.861725257334317	0.138	0.375	1.66787373260189e-12
BAG3	6.41881240125641e-17	-0.772495790917735	0.237	0.487	1.6930901470794e-12
FKBP1A	7.6797111470123e-17	-0.506577752969704	0.638	0.818	2.02567740924744e-12
CYCS	7.93941533523593e-17	-0.612340535571457	0.316	0.578	2.09417958297518e-12
PIM1	1.01987902019946e-16	-0.703023408709102	0.138	0.391	2.69013489158011e-12
TAGLN	3.69968563109932e-16	-1.37717821762135	0.441	0.541	9.75866078915067e-12
FOSL1	4.06747679237011e-16	-0.655030957630557	0.053	0.384	1.07287835352346e-11
PTX3	4.20055855587347e-16	-1.27800750935365	0.046	0.211	1.10798133028275e-11
CHD1	5.02523056451705e-16	-0.565669014800117	0.178	0.481	1.32550506600266e-11
ALDH1A1	5.50438694746028e-16	0.471030245698729	0.507	0.202	1.4518921451316e-11
OMD	6.64500167466793e-16	0.458014538434281	0.428	0.175	1.75275209172716e-11
SCGB1A1	6.87511822167004e-16	0.877680586836146	0.612	0.702	1.81344993332991e-11
PLAUR	9.86225011247484e-16	-0.699925666076408	0.289	0.487	2.60136571216749e-11
TXNIP	1.29834059338908e-15	0.720367012208077	0.888	0.561	3.42463298318236e-11
ATP1B3	2.12468642380917e-15	-0.644583544644153	0.283	0.502	5.60428538008146e-11
TPM1	5.35951061966322e-15	-0.671041839523597	0.553	0.704	1.41367811614857e-10
CXCL14	6.0463574265241e-15	1.85536237349396	0.539	0.177	1.59484769839426e-10
AMD1	6.85757089553907e-15	-0.507981000355773	0.132	0.442	1.80882147511634e-10
NCL	8.10258136006539e-15	-0.483943771445558	0.697	0.815	2.13721788534445e-10
IL1R1	9.17557784243218e-15	-0.605592540167977	0.309	0.546	2.42024216749833e-10
EID1	9.80535260758573e-15	0.368023236327255	0.941	0.849	2.58635785730289e-10
ADH1B	1.01967335479048e-14	0.907471643239143	0.928	0.646	2.68959240793085e-10
KDM6B	1.10289077007101e-14	-0.585675097594538	0.145	0.415	2.90909498421631e-10
CLU	1.58565080047445e-14	0.916569136439279	0.928	0.686	4.18247111641146e-10
CYBA	2.83028929309222e-14	0.342522625145854	0.862	0.774	7.46545406838934e-10
FBLN1	3.0188208313072e-14	0.829986926539121	0.993	0.737	7.96274370673901e-10
HNRNPDL	3.19911177186694e-14	-0.405104670810647	0.651	0.872	8.43829712065342e-10
RSPO3	3.38546434501635e-14	0.828856518592785	0.599	0.235	8.92983930284962e-10
HLA-DRB1	3.51264826488588e-14	0.411903776488384	0.638	0.461	9.26531232828948e-10
LINC00152	3.83091181815186e-14	-0.69866256485075	0.197	0.412	1.01047961027391e-09
NOP16	4.21521947816846e-14	-0.493044603159691	0.092	0.403	1.11184844175649e-09
GEM	5.98237984531103e-14	-0.767600955327681	0.447	0.623	1.57797233179769e-09
DDX5	6.83867336304427e-14	-0.403558077071283	0.934	0.965	1.80383687297019e-09
CNN1	7.73734323245053e-14	-0.639336738673995	0.059	0.307	2.04087902442348e-09
HIF1A	8.24012722722658e-14	-0.554344920360836	0.349	0.63	2.17349835872555e-09
HSP90AB1	8.28407769883952e-14	-0.471972317725404	0.941	0.983	2.1850911746229e-09
JUNB	9.82493193330497e-14	-0.581595760221559	0.868	0.954	2.59152229604785e-09
MTHFD2	1.81796679858739e-13	-0.511256102969636	0.072	0.367	4.79525102463396e-09
ZFP36L1	2.11200080500591e-13	-0.535602355715674	0.914	0.944	5.57082452336408e-09
PI16	2.86092981161541e-13	1.03134796904696	0.454	0.09	7.54627456409798e-09
RPL41	3.47084213273647e-13	-0.464205207276505	0.974	0.986	9.15504029351897e-09
ALDH2	3.73823111229788e-13	0.418317726339049	0.671	0.541	9.86033220490811e-09
EPHX1	3.7754250678472e-13	0.436789013248659	0.743	0.61	9.95843870146057e-09
FLNA	3.79473148693802e-13	-0.548997935635055	0.447	0.66	1.00093632430964e-08
FGL2	5.46832664637725e-13	0.592945784320885	0.421	0.104	1.44238051951493e-08
TUBB2A	5.68760720991751e-13	-0.553580045944368	0.211	0.435	1.50022015375994e-08
ACTG1	6.09885777596476e-13	-0.413633657578724	0.967	0.997	1.60869571556622e-08
UAP1	6.16572408871465e-13	-0.712075904889689	0.461	0.58	1.62633304288026e-08
SPARC	7.36765363174376e-13	-0.603174416670532	0.875	0.94	1.94336599844505e-08
SCARA5	1.07367935377301e-12	0.554647619096707	0.737	0.39	2.83204403144706e-08
COL3A1	1.11541621100582e-12	-0.856331432324116	0.829	0.811	2.94213333977005e-08
GNG11	1.18415789701872e-12	0.4428837435692	0.697	0.491	3.12345328496627e-08
PLAC9	1.21013943642944e-12	0.492737385658877	0.961	0.832	3.19198479146992e-08
BDKRB1	1.24107300181011e-12	-0.673131269592116	0.046	0.254	3.27357825687454e-08
EIF3A	1.27753498079631e-12	-0.42010649564344	0.243	0.508	3.36975401884643e-08
AKR1C3	1.43216272383726e-12	0.327619166542437	0.428	0.187	3.77761561666554e-08
MYOC	2.33168660123149e-12	0.749484904112753	0.224	0.087	6.15028974806831e-08
PIK3R1	2.42023223795992e-12	0.481387133835502	0.632	0.356	6.38384657406689e-08
COL1A1	2.79486937486561e-12	-0.844135824839613	0.908	0.822	7.37202695008303e-08
ARC	2.87625194958233e-12	-0.818469052561772	0.033	0.214	7.58668976741332e-08
PFN1	2.97075152720636e-12	-0.361172528128883	0.947	0.976	7.8359513033122e-08
HMOX1	2.98589858474531e-12	-0.767561353022821	0.039	0.209	7.87590469698271e-08
FOSB	3.31064767798898e-12	-0.664591741477578	0.507	0.656	8.73249538023154e-08
RUNX1	3.83464128614177e-12	-0.452942235715953	0.158	0.417	1.01146333204562e-07
MIR4435-2HG	3.88170854220725e-12	-0.547620704396167	0.171	0.382	1.02387826217801e-07
GABARAP	4.03687262314114e-12	0.329722555851774	0.967	0.954	1.06480589180594e-07
FN1	4.05290734781997e-12	-0.724658446742839	0.855	0.849	1.06903537113447e-07
MAFF	4.81156043922332e-12	-0.502793793499722	0.191	0.437	1.26914529705393e-07
LDHA	4.87309593366456e-12	-0.46334448038203	0.776	0.866	1.2853765144227e-07
YWHAG	7.0177766511223e-12	-0.435979600068285	0.23	0.483	1.85107894726653e-07
SFPQ	8.65289891637336e-12	-0.430365821390977	0.401	0.629	2.2823751471718e-07
CXCL2	9.11194239448679e-12	-1.13398102628847	0.118	0.285	2.40345704539378e-07
VEGFA	1.168862327644e-11	-0.469291373717482	0.132	0.376	3.08310816162657e-07
ABL2	1.34520507588099e-11	-0.516462518318062	0.151	0.42	3.54824742865128e-07
SLC20A1	1.39777982199104e-11	-0.465636742517181	0.138	0.374	3.68692383646576e-07
RPL4	1.53503965878077e-11	-0.324399994059124	0.816	0.952	4.04897410796604e-07
HNRNPA2B1	1.56341677374413e-11	-0.3365363887616	0.862	0.952	4.12382442410488e-07
TUBB4B	1.68369777289591e-11	-0.443948865352442	0.48	0.677	4.44108961556753e-07
LPP	1.73415020895959e-11	-0.435023533560028	0.355	0.568	4.5741680061727e-07
NOP58	1.82899174822632e-11	-0.392344125589678	0.23	0.493	4.82433153429657e-07
SRGN	2.04337809387432e-11	-0.487906045019694	0.342	0.536	5.38981839821229e-07
HSPA9	2.32789793830621e-11	-0.391006158507721	0.217	0.48	6.14029639187028e-07
WDR43	3.29163084810588e-11	-0.381159352020814	0.086	0.364	8.68233468804887e-07
VCL	4.190324274511e-11	-0.410308959268709	0.27	0.512	1.10528183388777e-06
BTG3	4.26027625339753e-11	-0.423964475444771	0.329	0.514	1.12373306735867e-06
IFITM2	4.44458259703219e-11	0.33659617899491	0.993	0.976	1.17234755161918e-06
PTGS2	5.90754332499721e-11	-0.65647137375081	0.046	0.198	1.55823270283451e-06
CSRNP1	6.24355457850501e-11	-0.393559772223576	0.164	0.411	1.64686239117227e-06
EEF1A1	6.46146261716598e-11	-0.320773640771133	1	1	1.70433999452987e-06
MYO1B	8.33443223537061e-11	-0.399129954479244	0.178	0.423	2.19837319072371e-06
ATP13A3	8.36831872844589e-11	-0.392602853775692	0.086	0.333	2.20731143100217e-06
MGST1	8.98538503049614e-11	0.525166881538426	0.836	0.561	2.37007500949397e-06
CBLB	9.81384336654654e-11	-0.442079246225008	0.243	0.442	2.58859746479398e-06
SLC38A2	1.34031795333287e-10	-0.459713267352975	0.526	0.702	3.53535666550612e-06
ETF1	1.42639009983101e-10	-0.378441220420687	0.197	0.442	3.76238916632426e-06
COL12A1	1.45552473564922e-10	-0.509153692072277	0.138	0.399	3.83923759522194e-06
CFD	1.48433694098e-10	1.15051923952823	0.954	0.582	3.91523554922295e-06
NRIP1	1.56697046577163e-10	-0.417904436202268	0.118	0.329	4.13319799756582e-06
COL8A1	1.57689688581777e-10	-0.633984420925674	0.184	0.382	4.15938091572153e-06
ITGA5	1.68433049451224e-10	-0.42633616187394	0.132	0.35	4.44275854537492e-06
GSTP1	1.75625688507555e-10	0.298005770822124	0.98	0.966	4.63247878576378e-06
TCP1	1.93924132523297e-10	-0.36803764001231	0.23	0.461	5.11513684356702e-06
BAZ1A	2.17666477735766e-10	-0.37518918503431	0.079	0.327	5.7413886832363e-06
C16orf89	2.31146056580921e-10	0.410350457659964	0.572	0.306	6.09693953443495e-06
PEBP1	2.59868813784967e-10	0.292766078137071	0.914	0.847	6.85455970120607e-06
MTRNR2L12	2.79231491294343e-10	-0.499095444255006	0.079	0.339	7.36528904587088e-06
POSTN	2.86639080650472e-10	-0.971837236862494	0.033	0.158	7.56067903031749e-06
STK17A	2.92929904404166e-10	-0.375958802927432	0.145	0.357	7.72661208846869e-06
EIF3J	3.14666803656583e-10	-0.337488600859426	0.118	0.387	8.29996628004969e-06
ABCA8	3.17813727605753e-10	0.480327750906893	0.757	0.477	8.38297269305694e-06
TRIB1	3.38870573523978e-10	-0.391567565843852	0.053	0.294	8.93838911784197e-06
PPP1R15A	3.4245915582272e-10	-0.418240941342415	0.539	0.702	9.03304515313589e-06
EGFL6	3.6350946699572e-10	-0.632703901283273	0.086	0.261	9.5882892109461e-06
NOLC1	3.86206571117446e-10	-0.375437651427151	0.224	0.434	1.01869707263649e-05
SRSF2	3.88879990245521e-10	-0.397897728654986	0.454	0.627	1.02574875027061e-05
NUDT4	4.16558259414671e-10	-0.402568480411686	0.237	0.464	1.09875572085808e-05
LMCD1	4.44832481295898e-10	-0.619872782696692	0.27	0.363	1.17333463591419e-05
XBP1	4.57884645818966e-10	-0.399223431044983	0.388	0.625	1.20776233027669e-05
MCL1	4.92084820876099e-10	-0.425418314628311	0.645	0.792	1.29797213202489e-05
S100A13	5.28749484723524e-10	0.416020524795238	0.882	0.719	1.39468251585524e-05
HSP90AA1	5.81047711407852e-10	-0.431072952633974	0.961	0.984	1.53262954838049e-05
TCEB1	5.83346159922042e-10	-0.418371498272675	0.441	0.603	1.53869216602637e-05
PODN	6.376461363443e-10	0.4153973188481	0.757	0.562	1.68191921383536e-05
AOX1	7.17245948921361e-10	0.316315170117021	0.461	0.274	1.89187963946987e-05
EIF4G2	7.51447810359412e-10	-0.333520345261063	0.645	0.809	1.98209388938502e-05
FBLN2	7.76805703864961e-10	0.516783357118861	0.816	0.555	2.04898040508461e-05
VMP1	9.14807546435623e-10	-0.417224775097061	0.316	0.555	2.41298786523324e-05
RHOB	1.03580776900208e-09	-0.489676367789835	0.704	0.801	2.73215015229678e-05
GNPNAT1	1.04220452044192e-09	-0.399362485581327	0.118	0.302	2.74902286356964e-05
CYB5A	1.09289335060108e-09	0.343773315027479	0.816	0.576	2.88272479088046e-05
BLVRB	1.25536789887267e-09	0.302513342298061	0.566	0.382	3.31128390685644e-05
DUSP1	1.48337684171966e-09	-0.443981659104802	0.914	0.962	3.91270309540395e-05
KIAA1217	1.50179439519278e-09	-0.508666633175991	0.033	0.205	3.96128307620001e-05
PCBP2	1.50250521751021e-09	-0.307049059829507	0.783	0.905	3.96315801222668e-05
NUCB2	1.54672185866657e-09	0.340931318661155	0.678	0.469	4.07978824660482e-05
ITGB1	1.56092359936108e-09	-0.347966592590202	0.822	0.883	4.11724817803473e-05
RASD1	1.62913372853397e-09	-0.481200954378456	0.066	0.238	4.29716603575407e-05
METTL7A	1.66914073360445e-09	0.309040222603581	0.566	0.344	4.40269251302846e-05
GJA1	1.76980766715422e-09	-0.371265382350616	0.158	0.342	4.66822168365268e-05
IL6	1.8015880233812e-09	-0.551166837184808	0.066	0.198	4.7520487292726e-05
NPDC1	1.82180947898986e-09	0.275071273060422	0.559	0.354	4.80538686273155e-05
MARCH3	1.84054150940317e-09	-0.354121914765987	0.105	0.3	4.85479633935273e-05
IGFBP4	1.95275068898022e-09	0.524300059896743	0.954	0.866	5.15077049232312e-05
ATP5B	1.99451121334177e-09	-0.319338322075597	0.559	0.721	5.2609222274316e-05
IER3	2.06668488676381e-09	-0.648139584502509	0.336	0.505	5.45129472581691e-05
DCN	2.12961978941007e-09	0.61546877212957	1	0.891	5.61729811852693e-05
CD74	2.13544663169351e-09	0.435158917053925	0.888	0.711	5.63266758041797e-05
YWHAZ	2.15237120827505e-09	-0.30790475761712	0.717	0.872	5.67730953606709e-05
TUBB3	2.17596568776795e-09	-0.410771622459176	0.072	0.255	5.73954469462553e-05
PID1	2.23779726237558e-09	0.284717779627462	0.474	0.203	5.90263783896808e-05
LRP1	2.43430982643234e-09	0.367256359339636	0.888	0.711	6.42097902918059e-05
OGN	2.47770950975302e-09	0.503358652013177	0.796	0.51	6.53545437387555e-05
FHL2	2.5097530361927e-09	-0.499449858196954	0.375	0.532	6.61997558356548e-05
RP11-14N7.2	2.52625018047558e-09	0.430008475954973	0.605	0.324	6.66349010104043e-05
ACTN1	2.60478539395e-09	-0.377720889037118	0.243	0.427	6.8706424336219e-05
PDPN	2.841810156042e-09	-0.42937408950248	0.23	0.461	7.49584264859199e-05
SLC25A5	2.98051711465803e-09	-0.323089100408622	0.691	0.827	7.86170999333348e-05
S100A4	3.02825707083462e-09	0.437597430373473	0.974	0.904	7.98763367574047e-05
MYH11	3.07784954426634e-09	-0.816505707808255	0.013	0.184	8.11844374291134e-05
IFITM3	3.08259841295905e-09	0.263858848140101	1	0.999	8.13096983386209e-05
MT1M	3.14714522960934e-09	-0.854162609030471	0.382	0.577	8.30122497214056e-05
CYP1B1	3.35793254434804e-09	-0.706886061475444	0.421	0.455	8.85721867222683e-05
SLC4A7	3.47205258208363e-09	-0.37970891549855	0.105	0.295	9.15823309576199e-05
RPS29	3.75693705155672e-09	-0.329070435312097	0.875	0.938	9.90967286089117e-05
EDIL3	3.91124288322633e-09	-0.394649770678126	0.02	0.243	0.000103166853530861
KRT18	3.92789768661642e-09	-1.02271558876785	0.013	0.129	0.000103606157279881
STRAP	3.96760486892788e-09	-0.323404939754302	0.336	0.526	0.000104653513627711
EPAS1	4.10406922572585e-09	-0.388431852999446	0.204	0.419	0.000108253033966971
CXCL8	4.14950708632599e-09	-0.860831164672307	0.02	0.124	0.000109451548416021
FAT1	4.18217646198428e-09	-0.39241931638636	0.178	0.355	0.000110313268537759
ADIRF	4.2121873139148e-09	-0.645652871416658	0.704	0.705	0.000111104864779131
FST	4.35070251489324e-09	-0.949632653859638	0.178	0.354	0.000114758480235339
EIF5A	4.45207232095572e-09	-0.387642711258689	0.52	0.633	0.000117432311609849
PTP4A1	4.83630337267095e-09	-0.375915196691733	0.257	0.455	0.000127567174060942
NDUFA4L2	4.89978373577163e-09	-0.586756763465279	0.086	0.189	0.000129241595598448
UBE2N	5.02407826357838e-09	-0.312784098006664	0.27	0.49	0.000132520112358407
SRSF7	5.32975475669669e-09	-0.382070988471265	0.507	0.662	0.000140582941217389
WDR1	6.65400838431095e-09	-0.325013858403211	0.211	0.462	0.00017551277915297
FAM162A	7.05883151259937e-09	0.267246505830826	0.559	0.361	0.000186190798807834
ENO1	7.19928131672795e-09	-0.317258981758354	0.539	0.75	0.000189895443291333
HNRNPAB	7.45692123345230e-09	-0.367810551685803	0.362	0.531	0.000196691211374771
RABGEF1	7.8087715262987e-09	-0.31650720177336	0.086	0.288	0.000205971966549181
CBR1	1.0398012657063e-08	0.256818294871597	0.467	0.327	0.00027426837985535
MLLT11	1.05748884947287e-08	-0.345571554090927	0.066	0.267	0.000278933833825458
PIM3	1.13638759637226e-08	-0.376418975039919	0.171	0.355	0.00029974495629511
ARPC5L	1.15364695877007e-08	-0.301110513351027	0.164	0.387	0.00030429745831478
WT1	1.19738518241724e-08	-0.326564257073591	0.059	0.262	0.000315834289566195
SLC19A2	1.20649235651402e-08	-0.442764293965052	0.27	0.4	0.000318236488877702
RANBP2	1.23862896009171e-08	-0.391161458299402	0.191	0.383	0.00032671316080339
HSPA1A	1.32303281930881e-08	-0.634016636764502	0.737	0.819	0.000348976366749086
UGCG	1.3986199491685e-08	-0.334162520628808	0.184	0.393	0.000368913983992175
H3F3B	1.49965095564364e-08	-0.250120151078706	0.993	0.997	0.000395562932570122
SERPINE1	1.53175050425339e-08	-0.77154218881112	0.204	0.443	0.000404029830506917
ELL2	1.63787063963229e-08	-0.410156164790272	0.204	0.388	0.000432021138615809
HNRNPU	1.66938282038347e-08	-0.381598286973454	0.539	0.669	0.000440333106532549
CHCHD10	1.69964796007853e-08	-0.341926846903115	0.138	0.324	0.000448316142429913
C7	1.77122810024774e-08	0.837882184740914	0.868	0.535	0.000467196836002347
PDLIM5	1.77551193934538e-08	-0.339555334927298	0.289	0.483	0.000468326784241131
PFDN2	1.97350343303875e-08	-0.340160746045038	0.447	0.586	0.000520551000532631
TNFSF13B	2.03143695195663e-08	0.363575178816815	0.421	0.151	0.000535832124817601
ANGPTL4	2.083783874098e-08	-0.617617179265946	0.362	0.46	0.000549639672470829
EPS8	2.14533408001774e-08	-0.333193631474842	0.178	0.372	0.000565874770286279
ADAMTS4	2.23977592054306e-08	-0.421824525284746	0.086	0.236	0.000590785694561643
TECR	2.24616218100919e-08	0.26332176079278	0.579	0.396	0.000592470198484795
MATN2	2.35308395647927e-08	0.286171512908604	0.322	0.162	0.000620672955200536
SNHG15	2.57894005657508e-08	-0.30408640579235	0.178	0.393	0.000680247018722809
RND3	2.63005981146845e-08	-0.362058299206033	0.204	0.434	0.000693730876471033
IFI16	2.77889989489046e-08	-0.385816972990926	0.533	0.639	0.000732990425275255
VASN	2.8125316543969e-08	-0.400503160859503	0.309	0.499	0.000741861474480269
SERPINF1	2.88648862537064e-08	0.543608831909838	0.993	0.745	0.000761369104714015
TNC	2.93692697983653e-08	-0.489791665715584	0.039	0.163	0.000774673229471481
HES4	3.2646103040387e-08	-0.342928611458403	0.125	0.342	0.000861106259896288
TIPARP	3.33864645022131e-08	-0.362039502036886	0.184	0.355	0.000880634774174874
KIF5B	3.38711416730198e-08	-0.300613688287159	0.309	0.521	0.000893419103909243
UBA2	3.38849263968518e-08	-0.282297359867785	0.217	0.433	0.000893782703569759
FXYD1	3.85964033138871e-08	0.297922107375901	0.796	0.658	0.0010180573302104
DHX15	3.94459234935126e-08	-0.273137770988231	0.132	0.36	0.00104046512398838
INSIG1	4.17170547780279e-08	-0.401923667474098	0.118	0.264	0.00110037075388004
NBL1	4.32382943977512e-08	0.431734563470157	0.803	0.658	0.00114049649132948
MAP1B	4.63896350087033e-08	-0.358879855437276	0.25	0.453	0.00122361940262457
ATRAID	4.80618886457707e-08	0.2635094251193	0.75	0.628	0.00126772843680949
RAN	5.00403146902887e-08	-0.290351965694994	0.783	0.84	0.00131991338058574
CD44	5.33387022435822e-08	-0.356889516965616	0.421	0.615	0.00140691494907897
MAP2K3	5.45708646443158e-08	-0.292553960750867	0.099	0.286	0.00143941569672312
PLOD2	5.56390477143848e-08	-0.316481715949848	0.171	0.354	0.00146759116156233
EGR3	5.59535939257837e-08	-0.321245925944912	0.105	0.292	0.0014758879469804
MIR222HG	5.88669312637833e-08	-0.346595365379636	0.059	0.218	0.00155273304594481
SCPEP1	5.92604751834577e-08	0.284556451739542	0.546	0.438	0.00156311355391406
SPHK1	6.23199792085381e-08	-0.306155080684761	0.033	0.237	0.00164381409158361
ELOVL5	6.26624661649402e-08	-0.302933667912542	0.224	0.437	0.00165284787003263
NABP1	6.33199868319807e-08	-0.304547129136137	0.105	0.28	0.00167019129266716
CCT3	6.60279188296563e-08	-0.283707797337147	0.276	0.481	0.00174161841496984
CSRP2	6.65198836582037e-08	-0.419754095823607	0.224	0.335	0.00175459497125244
VAPA	6.70873020937839e-08	-0.275001407781649	0.599	0.77	0.00176956176732774
SFRP1	6.77313786719588e-08	0.5999533381262	0.493	0.305	0.00178655057523026
FMO2	7.83348260811283e-08	0.53126887520266	0.638	0.361	0.00206623770754192
COTL1	7.98362054986864e-08	-0.303652021886683	0.184	0.392	0.00210583959243885
SERBP1	8.27156684738379e-08	-0.29905535297723	0.539	0.689	0.00218179118733442
THBS2	8.3020759916462e-08	-0.495011399651861	0.428	0.528	0.00218983858431652
IVNS1ABP	8.64675843776568e-08	-0.267001658686478	0.072	0.278	0.00228075547312945
TINAGL1	9.12162490863901e-08	-0.434660777249999	0.013	0.177	0.00240601100215171
PHLDA2	9.22317534311373e-08	-0.343912512876221	0.105	0.3	0.00243279696025311
SRSF1	9.27755068220865e-08	-0.278144535374216	0.217	0.417	0.00244713954344618
KRT10	9.60334476000175e-08	0.26414737355922	0.73	0.552	0.00253307424734566
STEAP4	9.63316788486585e-08	-0.463763407819472	0.033	0.143	0.00254094069299107
HNRNPH1	9.74174619339061e-08	-0.302638028590359	0.243	0.425	0.00256958039343064
GPNMB	9.94030558107386e-08	0.429578135036989	0.737	0.512	0.00262195440311985
RSL1D1	1.09338003158213e-07	-0.298627871930672	0.408	0.58	0.00288400850930418
COL5A1	1.10456770404039e-07	-0.374606124636744	0.355	0.466	0.00291351823294734
SOD2	1.12253667537712e-07	-0.567666905001466	0.651	0.682	0.00296091498864224
FOSL2	1.15496697072898e-07	-0.296176885449662	0.224	0.419	0.00304645637869184
NIP7	1.17823388359245e-07	-0.25720785751999	0.053	0.265	0.00310782751475179
RNASE4	1.22309391123338e-07	0.269406200909595	0.507	0.402	0.00322615480966028
ABCA6	1.22494454245277e-07	0.30485817644363	0.507	0.317	0.00323103621962768
KRT8	1.38624442884867e-07	-0.61561704256974	0.033	0.112	0.00365649692997412
BCCIP	1.3988829156015e-07	-0.258700963392967	0.151	0.357	0.00368983346648208
CTNNAL1	1.48774575295009e-07	-0.284194304937692	0.184	0.38	0.00392422697255645
RABGGTB	1.49101219012226e-07	-0.250801150994234	0.105	0.315	0.00393284285388548
EIF3M	1.6027207159132e-07	-0.280144128090842	0.355	0.536	0.00422749643236425
BCAM	1.62902699859893e-07	-0.369250300042204	0.033	0.163	0.00429688451420439
UBE2D3	1.67281084919502e-07	-0.271787879760556	0.658	0.783	0.0044123731769217
NAF1	1.72375573749066e-07	-0.275343218339984	0.072	0.253	0.00454675050877911
UGP2	1.81775946678956e-07	-0.353815023225428	0.296	0.445	0.00479470414555083
C19orf60	1.85158069407488e-07	0.25287380059943	0.678	0.503	0.00488391439676131
TMEM179B	1.86130971697324e-07	0.254433598365473	0.632	0.421	0.00490957664046033
PITPNB	1.93971830172235e-07	-0.257161369840273	0.164	0.363	0.00511639496445306
FIS1	1.98110739909178e-07	0.267183872569253	0.763	0.576	0.00522556698658439
HMGA1	2.02638341233522e-07	-0.452599790046233	0.013	0.235	0.00534499152671662
NET1	2.04522289295126e-07	-0.316745729445405	0.105	0.26	0.00539468442473753
HSP90B1	2.04577134871909e-07	0.267822374240408	0.954	0.932	0.00539613108651635
KPNA2	2.11597209070021e-07	-0.25878806014909	0.066	0.253	0.00558129958363995
TOP1	2.12690889401433e-07	-0.312728216579587	0.349	0.566	0.0056101475897416
HSPA1B	2.23434376799746e-07	-0.633342453120879	0.513	0.616	0.00589352855684689
OSMR	2.25308083459352e-07	-0.306652235657708	0.211	0.41	0.00594295131740734
EIF4A1	2.25376078709585e-07	-0.294983597647081	0.243	0.448	0.00594474482812273
MYL6	2.3307566129135e-07	-0.320504114498765	0.993	0.988	0.00614783671788193
DSTN	2.38029637164915e-07	-0.384262442680304	0.947	0.911	0.00627850773949895
FTH1	2.54739341379934e-07	0.261814680622451	1	1	0.00671925960757851
COL14A1	2.60144143717234e-07	0.438407592613758	0.875	0.704	0.00686182207882947
RARRES3	2.7133227797986e-07	0.313026698619538	0.586	0.385	0.00715693149627477
SRSF3	2.71645521074584e-07	-0.306346997129508	0.454	0.625	0.00716519390938429
C1S	2.74264572448623e-07	0.329479939232125	0.974	0.883	0.00723427662747734
NENF	2.77321011996985e-07	0.257121854430389	0.776	0.615	0.00731489633344448
MIR22HG	2.84073620212243e-07	-0.298142185612012	0.23	0.409	0.00749300988033833
MARCKS	2.91626375228519e-07	-0.317119690676424	0.217	0.387	0.00769222889940265
FLNC	3.06379735198953e-07	-0.276236159817265	0.072	0.227	0.00808137827534279
HAS2	3.06869775967666e-07	-0.465967928521953	0.171	0.277	0.00809430408069912
CSRP1	3.09865664223112e-07	-0.404827975593882	0.408	0.562	0.00817332662521302
ACTN4	3.10359083750909e-07	-0.298414717444893	0.145	0.348	0.00818634155209772
WISP2	3.10728198708792e-07	0.552429639283633	0.671	0.438	0.00819607769734179
ATF4	3.16730371364347e-07	-0.276804765563485	0.296	0.509	0.00835439700547739
MXRA5	3.41469080869135e-07	-0.393124873658861	0.336	0.45	0.00900692994608517
MT2A	3.82065810578723e-07	-0.556319908600172	0.921	0.97	0.010077749885635
NFIA	4.04816404266688e-07	0.26458057532656	0.724	0.538	0.0106778422953424
EIF4E	4.0952881067468e-07	-0.283713395286805	0.263	0.447	0.010802141439166
C12orf75	4.14362905448403e-07	-0.274430883384407	0.033	0.213	0.0109296503570125
GUCY1A3	4.21476986389087e-07	-0.266072074608384	0.112	0.305	0.0111172984699849
IPO7	4.26455396952993e-07	-0.275888380917059	0.191	0.394	0.0112486140054291
KLF4	4.41054198507902e-07	-0.499330290587344	0.487	0.514	0.0116336865940429
DDAH2	4.4520065204323e-07	0.250106509831828	0.684	0.506	0.0117430575989443
NME3	4.77093054742154e-07	0.252768220701744	0.645	0.455	0.0125842835049338
CCT2	4.87543929438785e-07	-0.284130540949446	0.408	0.543	0.0128599462268068
CREM	5.01615986678431e-07	-0.35222647094654	0.243	0.385	0.013231124880617
DKK1	5.08724340920631e-07	-0.973660418634229	0.007	0.12	0.0134186219404635
RPS17	5.24038080939068e-07	-0.27746054343109	0.678	0.818	0.0138225524609298
COX4I2	5.27832690259681e-07	-0.528345027641219	0.072	0.163	0.0139226428709796
SPTSSA	5.33686660305339e-07	-0.314544204704453	0.408	0.596	0.0140770530388739
AKR1C2	6.18789962675721e-07	0.329008148727258	0.441	0.168	0.0163218228454975
NOTCH3	6.35442951449398e-07	-0.298417334327976	0.053	0.182	0.0167610787303808
SDC2	6.66327842755943e-07	-0.319492446464597	0.303	0.478	0.0175757295083735
TOB1	6.700458622321e-07	-0.29281374133278	0.164	0.326	0.0176737997080961
TRIO	6.72168317358415e-07	-0.259079399030767	0.099	0.268	0.0177297837069629
LRRC59	7.12598509913731e-07	-0.25799005165826	0.237	0.441	0.0187962108959945
DDX3Y	7.33374481610175e-07	-0.27324628138382	0.138	0.329	0.0193442187014316
CHORDC1	7.586983219765e-07	-0.258135525012647	0.118	0.3	0.0200121856387741
PA2G4	7.80073670176018e-07	-0.27900038378316	0.421	0.6	0.0205760031982328
SLC16A1	7.89310670572127e-07	-0.252432053727555	0.118	0.282	0.020819647557681
MYLK	8.66669324231882e-07	-0.395010800289535	0.243	0.392	0.0228601367652644
SPARCL1	8.68766540184797e-07	0.31353024948471	1	0.94	0.0229154550304544
TNFSF10	8.80483451155664e-07	0.284532608859505	0.309	0.173	0.0232245119911329
EZR	1.0693044627903e-06	-0.377936042334672	0.237	0.379	0.0282050438150197
ACTR3	1.0728301301122e-06	-0.260351012284542	0.309	0.502	0.0282980403419694
CTNNB1	1.10213662541778e-06	-0.27986780349289	0.316	0.478	0.0290710577686447
SMIM3	1.16887878615584e-06	-0.311086144575425	0.23	0.389	0.0308315157424325
C1R	1.2552156200444e-06	0.321006760291281	0.928	0.764	0.0331088224099112
MT-ATP6	1.25745356223288e-06	-0.255445737581105	1	0.997	0.0331678526110168
PRELP	1.32734549763864e-06	0.341989087158621	0.763	0.599	0.0350113921912144
MYADM	1.41791626109148e-06	-0.348315904553554	0.52	0.66	0.0374003772188101
FIBIN	1.42169538561472e-06	0.305759681808891	0.263	0.16	0.0375000591863595
CCL2	1.45253668015375e-06	-0.809566996108354	0.493	0.578	0.0383135600124153
SEMA3C	1.49391326107676e-06	-0.490651350688829	0.316	0.445	0.0394049500874217
GADD45B	1.55379760568475e-06	-0.460133959835657	0.586	0.703	0.0409845194451468
SORBS2	1.74779394636082e-06	-0.357220579420467	0.013	0.131	0.0461015609231593
ZFAND5	1.75352579066245e-06	-0.328760230364796	0.513	0.675	0.0462527497803034
GNL3	1.75369265034142e-06	-0.256446495696652	0.224	0.406	0.0462571510380556
PLTP	1.88479647412313e-06	0.351879554210072	0.789	0.661	0.0497152765979459
MYH9	1.92390043858052e-06	-0.322519693983322	0.283	0.454	0.0507467218684384
ANKRD28	1.93715034786277e-06	-0.25561301172247	0.092	0.231	0.0510962147255763
PTRF	1.96708741035387e-06	-0.279945544171128	0.586	0.694	0.0518858646229041
RHEB	2.03709613477493e-06	-0.258475327714192	0.454	0.616	0.0537324847469584
YBX3	2.07400186054261e-06	-0.279745032866631	0.48	0.621	0.0547059470755324
CCDC80	2.20885591644214e-06	0.538286369824693	0.967	0.709	0.0582629925079942
CLCF1	2.21929418078423e-06	-0.263539169552641	0.053	0.22	0.0585383226065455
IL33	2.38931013829935e-06	0.281197823187982	0.52	0.289	0.0630228335179219
DDX3X	2.43105093346457e-06	-0.292032481448537	0.375	0.542	0.0641238304719949
PPP1R14A	2.6161663660032e-06	-0.555874499324351	0.23	0.354	0.0690066202360665
SYNCRIP	2.63808642257576e-06	-0.250912483161663	0.329	0.474	0.0695848055682809
LY6E	2.83463930673443e-06	0.251290403746311	0.895	0.842	0.0747692809937341
FBLN5	2.83918593916091e-06	0.281431344786429	0.664	0.451	0.0748892075172473
SMDT1	2.96040990927625e-06	0.252679446233223	0.526	0.34	0.0780867321769796
PDLIM3	3.05486069086463e-06	-0.420869258405057	0.52	0.602	0.0805780604429365
ETS2	3.06309580810323e-06	-0.257179208575558	0.125	0.282	0.0807952781303389
DES	3.38154926330723e-06	-0.64158218395635	0.007	0.144	0.0891951249182548
DDIT4	3.55320737984607e-06	0.4518008764271	0.487	0.302	0.0937229510581997
PTGDS	3.6052019215733e-06	0.718499738424808	0.875	0.644	0.095094411085339
TNFRSF1A	3.67655622950704e-06	-0.295393214266464	0.566	0.626	0.0969765236657072
ZFP36	3.8877687257595e-06	-0.373977974817369	0.895	0.949	0.102547675679358
HNRNPF	3.97037357997605e-06	-0.274233442642669	0.513	0.615	0.104726543919028
WTAP	3.98585305679995e-06	-0.283131040616362	0.329	0.452	0.105134846079212
LMNA	4.07338322715002e-06	-0.331380405637892	0.901	0.894	0.107443629382536
ADAMTS1	4.21028857222684e-06	-0.424089871225367	0.441	0.553	0.111054781669627
IGSF10	4.31229405657834e-06	0.326467541581039	0.513	0.21	0.113745380330367
EIF1B	4.60814553370804e-06	-0.330828544557907	0.671	0.694	0.121549054742617
WFDC1	4.69838985990487e-06	-0.250091186538162	0.053	0.164	0.123929429334711
SERPINA3.1	4.89292105322381e-06	0.254016064662982	0.217	0.052	0.129060578620884
PRSS23	4.97461327203478e-06	-0.397771889869673	0.349	0.469	0.131215374276462
G3BP1	5.07168043064781e-06	-0.252438564334962	0.322	0.475	0.133775714719197
COL5A2	5.07698193004907e-06	-0.354260422223472	0.507	0.569	0.133915552368904
PTP4A3	5.15360477378525e-06	-0.283131040616362	0.026	0.133	0.135936633118134
HSPB6	5.18449080247368e-06	0.354736304444214	0.809	0.639	0.136751313896848
TUBB2B	5.33840457288649e-06	-0.269207394491538	0.046	0.165	0.140811097419027
PLK2	5.46324072952494e-06	-0.289989190085816	0.138	0.293	0.144103900722679
LAMA2	5.70827463070476e-06	0.371443409965413	0.684	0.443	0.150567159934099
ZYX	6.27434671025407e-06	-0.295932190735682	0.493	0.643	0.165498443176372
CTHRC1	6.3461344018203e-06	-0.503069460981624	0.184	0.295	0.167391987116814
TFPI2	6.42304023711659e-06	-0.585159055394349	0.151	0.271	0.169420532334424
S100A16	6.49060155967534e-06	-0.312652926823423	0.428	0.523	0.171202597339556
PMP22	6.75941145091055e-06	0.293874513259965	0.855	0.722	0.178292995840668
SAMHD1	7.29598967302026e-06	0.295377696754516	0.533	0.313	0.192446319605255
TMED5	7.44674545153008e-06	-0.252768176886244	0.289	0.436	0.196422804775009
PDLIM1	7.4791443451016e-06	-0.269895041044071	0.434	0.619	0.197277390390745
THY1	7.51964434971576e-06	0.372574108494151	0.816	0.67	0.198345659012453
SERPINA3	7.69821161492909e-06	0.53110821586842	0.382	0.105	0.203055727766985
CRISPLD2	7.90111449279004e-06	-0.344640196515887	0.553	0.627	0.208407696976323
NPNT	8.18062651776254e-06	-0.250349551091983	0.046	0.153	0.215780385659023
IGKV3-20	8.23673781004304e-06	0.367261286565627	0.158	0.045	0.217260433215505
CFH	8.67085483177094e-06	0.37260465434181	0.875	0.757	0.228711137897622
SH3BGRL3	9.32551001607606e-06	0.277555516014458	0.928	0.869	0.245978977694038
ITM2A	9.75964558491629e-06	0.363449022262098	0.52	0.323	0.257430171593337
FABP5	9.97596481512647e-06	-0.266054851936458	0.184	0.321	0.263136023928591
ATF3	1.18286282555476e-05	-0.4145385577917	0.421	0.568	0.312003727496579
PLIN2	1.1970068072394e-05	-0.462322704401389	0.296	0.38	0.315734485545538
C11orf96	1.2494345471811e-05	-0.372020652617764	0.296	0.424	0.329563350509958
LAMB1	1.35313578206912e-05	-0.26906123156754	0.197	0.394	0.356916625236372
MT1A	1.41352715589887e-05	-0.72607697453154	0.362	0.479	0.372846057911445
PPDPF	1.46616345852073e-05	0.250860806422952	0.98	0.949	0.386729935454013
COL4A1	1.51339033080606e-05	-0.380721185243393	0.355	0.369	0.399186967556716
CHMP1B	1.53862805054528e-05	-0.333146290930628	0.217	0.307	0.405843920892328
ITGA1	1.67272551890854e-05	-0.290849864796101	0.191	0.289	0.441214810122506
ARID5B	1.68622308326586e-05	-0.332911879602458	0.658	0.713	0.444775062673036
CLIC4	1.89276607284434e-05	-0.250969527660554	0.48	0.645	0.499254907034153
EDNRA	1.89367611934224e-05	-0.254475784855986	0.118	0.241	0.499494949998903
TUBA1B	2.03156743264271e-05	-0.268537437606568	0.717	0.868	0.535866541708168
CAV2	2.08000387272536e-05	-0.264221672781718	0.217	0.365	0.548642621508769
IGFBP6	2.14699773830896e-05	0.549501662642812	0.888	0.662	0.566313593433754
H2AFZ	2.32545432059305e-05	-0.277692549985424	0.645	0.713	0.613385086142829
SLPI	2.35315287147816e-05	0.544138840361032	0.605	0.475	0.620691132909794
DST	2.43073091494754e-05	-0.294400632874593	0.618	0.684	0.641153893435714
SLIT3	2.45537980463679e-05	0.260026569123214	0.75	0.579	0.647655531069046
FSTL3	2.46602180633661e-05	-0.257243269664234	0.309	0.414	0.650462571857406
MRPS6	2.76782710462126e-05	-0.257767031518617	0.25	0.435	0.730069755385949
IGF1	2.86812824186042e-05	0.530106395446453	0.842	0.536	0.756526186355524
RPS4Y1	2.99553659573245e-05	-0.292694106935355	0.461	0.639	0.790132687856347
ABLIM1	3.01276379831358e-05	0.252124386788648	0.454	0.245	0.794676707081173
CD34	3.27400153466275e-05	0.325088309181476	0.566	0.414	0.863583384797992
EPHA3	3.31544307249212e-05	0.294487233726978	0.191	0.059	0.874514419231246
RHOBTB3	3.63789215318809e-05	0.264640277206538	0.533	0.352	0.959566813246423
TIMP3	5.6123316001304e-05	0.374036180933201	0.934	0.816	1
PRRX1	5.81058702179746e-05	0.250167439001687	0.651	0.528	1
STOM	5.96940301374756e-05	-0.284703574029134	0.526	0.58	1
B4GALT1	6.83685942173982e-05	-0.269014779355245	0.322	0.435	1
MT1X	7.28165319272583e-05	-0.553624344152686	0.566	0.683	1
ANXA1	7.55201366626889e-05	-0.286804285982658	0.914	0.914	1
CEBPB	8.70405133495524e-05	-0.267001658686478	0.5	0.612	1
MACF1	9.21779176813192e-05	-0.297681160901604	0.382	0.484	1
LBH	9.99160860676654e-05	-0.31560191156158	0.375	0.447	1
COL6A3	0.000103714965538274	-0.36901274751087	0.829	0.732	1
SCN7A	0.000107385705006286	0.334519640273531	0.454	0.235	1
TXN	0.000120576343081803	-0.253644682764147	0.822	0.866	1
HTRA1	0.000127132231748738	0.261979350005321	0.533	0.405	1
CREB5	0.000131080554394171	-0.258114846267295	0.204	0.321	1
MCAM	0.000133744867358701	-0.290684143330038	0.007	0.132	1
DUSP6	0.000150244482851067	-0.267725016801546	0.112	0.258	1
NNMT	0.00015386304850332	-0.341528003377158	0.829	0.787	1
ACKR3	0.000154337848442283	-0.320119609985703	0.204	0.278	1
IL6ST	0.000158227152696173	-0.262325378803639	0.711	0.759	1
RGS16	0.000168628209093513	-0.37059136689953	0.092	0.21	1
LTBP4	0.000169442265948069	0.261238246363393	0.704	0.643	1
PLN	0.000171756415264391	-0.286002730359055	0.007	0.114	1
COL15A1	0.000173242997090266	0.285313643158656	0.355	0.192	1
RGS2	0.000186096492777847	-0.298646415900922	0.243	0.337	1
IFITM1	0.000195861529487112	0.315284114192117	0.961	0.723	1
KRT19	0.000206397139302467	-0.431551045734635	0.079	0.103	1
EFEMP1	0.00021354678788057	0.357044255177478	0.888	0.679	1
IGFBP5	0.000219032387927493	0.45645469250157	0.763	0.679	1
AC090498.1	0.00022308351313512	0.406706272939676	0.98	0.841	1
NR4A1	0.000233552423732386	-0.378261186213702	0.625	0.688	1
ASPN	0.000244986286727537	-0.483552639053935	0.158	0.221	1
LIMCH1	0.000274271221653375	-0.297218536359129	0.211	0.265	1
CXCL3	0.000296846634917112	-0.595765162681633	0.072	0.126	1
EGR1	0.000306860031272031	-0.317273634667567	0.743	0.79	1
TSC22D3	0.000317118509830363	0.297387980059273	0.651	0.581	1
TSPAN8	0.000325552912879469	0.384983256267299	0.375	0.192	1
LUM	0.000419716786850971	0.412304228953007	0.947	0.757	1
CYR61	0.000425973096250549	-0.409280178866346	0.572	0.733	1
MT1E	0.000452427866269262	-0.407819687713304	0.599	0.701	1
ICAM1	0.000472415133026738	-0.325280966604538	0.276	0.332	1
ARL4D	0.000538284561692107	-0.257380090406472	0.322	0.359	1
RGCC	0.000563379972559622	-0.380795349639718	0.454	0.561	1
COL1A2	0.000604953831800092	-0.313671792395292	0.987	0.925	1
CITED2	0.000633844386907229	-0.294902637931357	0.355	0.442	1
NEAT1	0.000638666763126963	-0.253648959569603	0.921	0.933	1
ID3	0.00076380641939893	0.315800835390755	0.717	0.641	1
SOD3	0.000777271358595687	0.278513831545841	0.862	0.748	1
CAV1	0.000870716574743477	-0.304044426516113	0.566	0.656	1
CRIP2	0.000989949840933054	-0.270227635780454	0.461	0.511	1
TSC22D1	0.00116527105795276	-0.288696917693807	0.586	0.623	1
IL32	0.00121798947017386	0.259407861471643	0.572	0.442	1
FSTL1	0.00161569402049101	-0.2743387016457	0.809	0.762	1
CRIP1	0.00207180146351607	-0.292168484025098	0.783	0.795	1
CXCL1	0.00238221145538891	-0.636205761522603	0.145	0.174	1
NR4A2	0.00447776829641054	-0.263447678935029	0.309	0.386	1
SCGB3A2	0.00448951395140291	-0.291534451412742	0.303	0.287	1
SFTPA1	0.00550993060629064	-0.261385193156921	0.217	0.264	1
FBN1	0.00570858737929784	-0.282383097425174	0.73	0.634	1
PRG4	0.00616986762337625	-0.526580640211732	0.105	0.182	1
CRABP2	0.00670434230784748	-0.271692062341138	0.447	0.421	1
CFB	0.00698538595993768	-0.254467250575917	0.303	0.252	1
PLA2G2A	0.00725919663538299	-0.560266236795765	0.533	0.454	1
AKR1C1	0.00945748237444342	0.252726168655322	0.651	0.365	1
RARRES1	0.0212168538414803	0.290915048394683	0.789	0.639	1
CTGF	0.0257591354657414	-0.312962742023359	0.316	0.461	1
SFTPC	0.0361821877714485	-0.390582248510278	0.414	0.452	1
ACTG2	0.987164205179362	-0.682260330275441	0	0.138	1
HIGD1B	0.987465138153167	-0.475055464743658	0	0.116	1
