## Supplementary material for "Single-cell RNA-sequencing reveals profibrotic roles of distinct epithelial and mesenchymal lineages in pulmonary fibrosis": Mesothelial_Cells_sacroidosis_.csv

	p_val	avg_logFC	pct.1	pct.2	p_val_adj
IGHG4	3.5710917497263e-30	1.39003160853427	0.893	0.132	9.41946870825307e-26
B4GALT1	4.37135062406909e-24	1.547757649706	1	0.395	1.1530311541107e-19
MYL9	5.65669648148115e-19	1.0782484066411	0.929	0.546	1.49206683092028e-14
TFPI2	1.39157363879417e-17	1.64910218292444	0.964	0.888	3.67055378704737e-13
NFE2L2	6.8338461548001e-17	0.782378314287888	0.857	0.561	1.80256360025162e-12
SCG5	1.84203534676595e-14	0.739949078738418	0.821	0.224	4.85873663416455e-10
ANXA8	5.66687335596807e-14	0.845966462799861	0.964	0.659	1.4947511851037e-09
SELK	6.97669112929588e-14	1.03763960749749	0.929	0.649	1.84024181917437e-09
GNG11	1.93237664150865e-13	0.822142667250008	0.893	0.673	5.09702986730737e-09
OAT	2.50033005107062e-13	0.65522620042233	0.964	0.444	6.59512057570899e-09
ASS1	1.63732670239252e-12	0.651031123478207	0.786	0.576	4.31877664290075e-08
CDH3	4.64550311734791e-11	0.510058928949625	0.643	0.127	1.22534435726286e-06
TMEM176B	5.83226698822213e-11	0.678619079997036	0.964	0.8	1.53837706348335e-06
GSTM3	1.29777604416744e-10	0.594358736379296	1	0.546	3.42314387170046e-06
RPS4Y1	2.26063614418806e-10	-1.67275617716644	0.036	0.81	5.96287995752486e-06
PCSK1N	7.26627525298622e-10	0.631179354925475	0.464	0.068	1.91662542348018e-05
U2AF1L5	8.45314375213152e-10	0.444546458150635	0.607	0.122	2.22968572749973e-05
ANXA3	8.52979917329604e-10	0.774093638859839	0.964	0.498	2.2499051279403e-05
SBSPON	1.07268812001986e-09	0.986602864766169	0.893	0.249	2.82942945417639e-05
MSLN	1.30876385434012e-09	0.82238886744097	1	0.917	3.45212641859295e-05
DFNA5	1.34225375406607e-09	0.523285667920728	0.786	0.302	3.54046272710008e-05
FBXO2	1.44695092875189e-09	0.721567663264331	0.75	0.337	3.81662246476887e-05
LINC01133	2.14995254351064e-09	0.857346448964926	1	0.532	5.67092982401801e-05
CLIC3	2.64949550298197e-09	0.952651149332209	0.821	0.366	6.98857428821555e-05
UCHL1	4.40642958734853e-09	0.761237117448305	0.714	0.234	0.000116228393225492
TNNT1	5.10584557737446e-09	0.502728413533371	0.429	0.049	0.000134676888794406
CLU	5.51256875519146e-09	0.955107005705664	1	0.898	0.000145405026055685
ADI1	9.24768256368345e-09	0.552325354672743	0.964	0.678	0.000243926122982278
TPM2	1.1515217211845e-08	0.649897978881038	1	0.859	0.000303736884396834
ANXA8L1	1.2117023194401e-08	0.610577860525551	0.964	0.702	0.000319610720798716
GPM6A	1.23533842184575e-08	0.568289844408995	0.679	0.176	0.000325845215530253
PHGDH	1.8276609654466e-08	0.643125943971093	0.857	0.527	0.000482082132855848
HLA-DRB1	2.05899795153878e-08	0.910304930238141	0.821	0.434	0.000543101889677383
RSPO1	2.06989497576525e-08	0.45163675237566	0.643	0.244	0.0005459761977576
RPL36A	2.13039177273421e-08	0.689217805315476	0.964	0.815	0.000561933437894102
KLK7	2.50898442762628e-08	0.8686626828849	0.643	0.288	0.000661794822474983
CALD1	2.72627269194964e-08	0.501616684680681	1	0.946	0.000719108947955557
VGLL2	2.97705225068362e-08	0.362043283702701	0.393	0.02	0.000785257072162818
TMEM98	3.88446657314738e-08	0.529177061017915	1	0.766	0.00102460574799908
LINC00473	4.54816134055246e-08	0.824139717050079	0.464	0.073	0.00119966851679752
RP5-1172A22.1	5.01141754631431e-08	0.367823331421347	0.464	0.088	0.00132186160619133
CRYAB	6.92682857209704e-08	0.666204676848654	0.929	0.605	0.00182708957246204
NPDC1	9.36457258860083e-08	0.463284678996991	1	0.644	0.00247009331169524
C19orf33	9.66493055450911e-08	0.837363473284484	0.964	0.659	0.00254931873236287
PGK1	1.36530767304714e-07	0.460355967847734	0.929	0.561	0.00360127204919645
SULF1	1.53213879917475e-07	0.750163861000181	0.964	0.717	0.00404132251058322
SELENBP1	1.62362864481519e-07	0.507661281853396	0.929	0.737	0.00428264527642903
CALB2	1.70702670216991e-07	0.80457148897465	1	0.902	0.00450262433231357
RPS26	1.77923004156094e-07	0.717956930318074	1	0.956	0.00469307508062528
ITGBL1	2.31223276542863e-07	0.324480182127053	0.357	0.059	0.00609897636537111
TCEAL2	2.40135378893796e-07	0.559254516255193	0.786	0.439	0.00633405088908166
HOMER1	2.67570992788591e-07	0.536073946290085	0.536	0.21	0.00705772007678466
PFKM	2.97050791027121e-07	0.404714920526095	0.714	0.215	0.00783530871492236
ANXA4	3.59628311918563e-07	0.438344991271644	0.857	0.395	0.00948591598347593
UPK3B	4.27630182765568e-07	1.00680982337661	1	0.937	0.0112796013308074
DDT	4.34738263881105e-07	0.430964497668476	0.786	0.351	0.0114670911863919
HHIP-AS1	4.89497476553489e-07	0.450360428016055	0.321	0.093	0.0129114749390514
IFITM2	5.07118211701167e-07	0.466412137026563	1	0.985	0.0133762570700417
LTBP4	5.11046948720491e-07	0.484315525781546	0.964	0.615	0.0134798853664004
CD151	5.37051172946708e-07	0.468035939174778	1	0.898	0.0141657987888153
RPS4X	6.07781082216412e-07	0.573008373668402	1	0.99	0.0160314416056223
NCOA7	7.61400347539993e-07	0.709332394585405	0.821	0.439	0.0200834569670624
ATP5I	8.30920762398869e-07	0.474457979595116	1	0.659	0.021917196949795
SPOCK2	8.45878420532904e-07	0.658578329113589	0.357	0.034	0.0223117350983964
PRDX2	1.5888863003309e-06	0.407120052631519	1	0.79	0.0419100539438282
CD74	1.60744268718923e-06	0.814199953649289	0.929	0.776	0.0423995157599903
MMP28	1.66453773544866e-06	0.381367556529104	0.464	0.185	0.0439055118479294
MB21D2	1.71169225399286e-06	0.316829035391533	0.464	0.088	0.0451493065835697
NR4A1	2.48605391408865e-06	1.22507339112385	0.964	0.522	0.0655746440919162
MDH1	2.64317570479323e-06	0.414832712823651	0.929	0.566	0.0697190455653311
CTSK	3.28774470114021e-06	0.506967953534676	0.679	0.224	0.0867208419819754
SMPDL3B	3.29790497591877e-06	0.328257731215155	0.536	0.127	0.0869888395498093
BCAM	3.81369634467897e-06	0.825298945465064	0.821	0.551	0.100593868483597
ANXA2	4.55739287303784e-06	0.524734605415592	1	0.961	0.120210351812119
AC104654.2	4.88156626229111e-06	0.302508981616784	0.321	0.02	0.128761073300453
PNPLA4	4.89622930682223e-06	0.331470585384481	0.357	0.102	0.12914784042605
EIF3L	5.51134730362944e-06	0.385044031258413	1	0.815	0.145372807827834
GABARAPL1	5.81727810527749e-06	0.515631818369279	0.75	0.439	0.153442344582904
PRMT9	8.53549081502197e-06	0.269872052303762	0.321	0.063	0.225140641227834
SNRPN	8.78263895380223e-06	0.358110694364837	0.643	0.249	0.231659667684441
HEG1	1.00462491707907e-05	0.553342821268914	0.964	0.546	0.264989914377947
ACTB	1.03564270259134e-05	0.493385483448606	1	1	0.273171475662517
MORF4L1	1.17181138223074e-05	0.379349392372867	1	0.741	0.309088688291002
PGM1	1.18412540513296e-05	0.464059272374217	0.679	0.302	0.31233675811192
CYSTM1	1.3105643728903e-05	0.541386484724794	1	0.815	0.345687564637275
LDHA	1.33300612544597e-05	0.4265157122215	1	0.907	0.351607025708883
CD34	1.40007040324545e-05	0.536738492761592	0.75	0.424	0.369296570264053
SCARA3	1.50662253608664e-05	0.329407817598393	0.536	0.127	0.397401826343574
ANXA9	1.58439229045106e-05	0.294753083692333	0.429	0.107	0.417915154452277
EBPL	1.61847867029376e-05	0.383968338229161	0.893	0.585	0.426906118863386
PRDX3	1.68073825613401e-05	0.37912288667528	0.964	0.654	0.443328329820469
GPM6B	1.68720383551088e-05	0.309046894949478	0.286	0.044	0.445033755692705
ELMSAN1	1.92907410598522e-05	0.368408411886599	0.464	0.107	0.508831876935722
IGFBP6	1.94238275567389e-05	1.22167238142534	0.857	0.522	0.512342299464102
RAB3A	1.949595571086e-05	0.286057376724779	0.214	0.02	0.514244823785354
CLTB	1.99481680779222e-05	0.393509943354829	1	0.795	0.526172829391354
CYCS	2.13859572010215e-05	0.46170270461999	0.964	0.707	0.564097393091345
CRYZ	2.25659726112847e-05	0.306934961746334	0.5	0.146	0.595222659567858
CFL2	2.27812069798371e-05	0.368122329779083	0.679	0.385	0.600899896507164
BDKRB1	2.53953368607255e-05	1.04919692910476	0.714	0.332	0.669852800375357
RP11-14N7.2	2.75521211738771e-05	0.323500174208555	0.643	0.195	0.726742300203356
BBS2	2.75661520653732e-05	0.323500174208555	0.536	0.19	0.727112393028348
RBPMS	2.84074263108731e-05	0.371075870492556	0.571	0.361	0.749302683801899
HNRNPA0	2.85753925453582e-05	0.364528992166274	1	0.766	0.753733129168913
EID1	2.88105422659505e-05	0.368833820381848	0.964	0.805	0.759935673348977
GALNT18	2.88481862013213e-05	0.388409839154517	0.607	0.312	0.760928607432251
HTRA1	2.95700496709464e-05	0.517499730853684	0.893	0.761	0.779969200170553
MLLT11	3.40094627097074e-05	0.299129458292132	0.357	0.102	0.897067597893953
ZC3H12A	3.62937941407978e-05	0.50653069948311	0.643	0.322	0.957321408051823
ISYNA1	3.87495869360248e-05	0.409895640143642	0.714	0.366	1
PRMT1	4.04137911702839e-05	0.37574956422488	0.821	0.522	1
CCDC64	4.12811112493924e-05	0.393751615728825	0.786	0.42	1
PPA1	4.21261893271187e-05	0.351346540274246	0.929	0.776	1
RCAN1	4.26727441853453e-05	0.511729374392348	0.357	0.122	1
HSPA1B	4.33036898944387e-05	-1.11700886600894	0.25	0.522	1
TPD52L1	4.81637545535678e-05	0.381367556529104	0.857	0.527	1
GNG10	4.82283907181967e-05	0.345649473927025	0.643	0.327	1
NR4A2	4.92337486681099e-05	0.924454042513316	0.607	0.21	1
PPIC	5.32384343645556e-05	0.341434846193733	0.75	0.298	1
PET100	5.55665377413665e-05	0.351315211462702	0.786	0.376	1
C21orf62	5.61253918283996e-05	0.359388649810329	0.357	0.107	1
ARPC1A	5.91413698492709e-05	0.357050248878397	0.786	0.459	1
WWC2	6.15197356733152e-05	0.354286597926433	0.536	0.229	1
PTGER3	6.26938812845348e-05	0.45204251419904	0.75	0.556	1
ADIRF	6.35674288567182e-05	0.664471729508876	1	0.898	1
IL11RA	6.45048835661942e-05	0.275031906713071	0.429	0.098	1
RP11-834C11.4	6.45048835664593e-05	0.275031906713071	0.357	0.107	1
PTGS1	6.5824874965467e-05	0.417845765131514	0.821	0.405	1
LDHB	6.72028197935426e-05	0.336377270269447	1	0.82	1
TMEM176A	6.74040255940512e-05	0.635694035280002	0.964	0.761	1
RPRM	6.96889695536565e-05	0.412893810175878	0.643	0.273	1
FXYD1	7.13818567955465e-05	0.421641455667044	0.821	0.478	1
NBL1	7.59629947321121e-05	0.396182642314245	0.821	0.459	1
RBP1	7.60470112968896e-05	0.54985269530545	0.75	0.483	1
PDLIM1	7.96932217958401e-05	0.535518236356362	0.821	0.678	1
UFSP2	7.99788413784921e-05	0.339403357430072	0.643	0.366	1
NAF1	8.61034998273095e-05	0.453938249363939	0.607	0.249	1
PXMP2	8.61358084490206e-05	0.29019816939081	0.536	0.166	1
CRTAP	8.95576188676188e-05	0.35283124926417	0.786	0.59	1
EEF1A1	9.55195711799814e-05	0.416369623969842	1	1	1
RERG	0.00010184520655619	0.358676145327033	0.821	0.376	1
SUCLA2	0.000104778359609102	0.273153971888871	0.464	0.127	1
NNMT	0.000105461928214994	0.574384402439807	1	0.927	1
PLLP	0.000106949075609349	0.397896858480315	0.643	0.337	1
SCGB3A1	0.000113827075550794	-1.12958271953493	0.036	0.483	1
CYB5R3	0.000122881505461275	0.339627950356339	0.75	0.434	1
STEAP1	0.000128172878753561	0.476100979612644	0.821	0.654	1
PSMB5	0.000131630691491286	0.344228009579647	0.893	0.61	1
ATP5B	0.000132328701483859	0.336553540739311	1	0.722	1
HIGD1A	0.000133619776102661	0.35577200934014	0.607	0.273	1
LGALS2	0.000137726382412573	0.395256668689771	0.643	0.302	1
RAET1E	0.000138589979765926	0.305178418171558	0.607	0.229	1
HINT3	0.000139588436948073	0.294753083692333	0.321	0.112	1
FAM127C	0.000147123937823015	0.268889573102414	0.464	0.146	1
SMIM4	0.000147194292092348	0.268889573102414	0.464	0.132	1
BDNF	0.000149529153006795	0.310749989315151	0.25	0.068	1
SWI5	0.000153387954478547	0.293993926320515	0.536	0.2	1
FTL	0.00015529546165248	-0.466321616717721	1	0.995	1
SERTAD4-AS1	0.000167681197814398	0.2503392941227	0.357	0.112	1
DMKN	0.000168859053211186	0.343537986656054	0.893	0.659	1
ALOX15	0.000198280358376619	0.552515812724933	0.679	0.424	1
OMD	0.000198764475701695	0.35986135130814	0.357	0.122	1
DNPH1	0.000202292412636778	0.331042472641588	0.821	0.459	1
PSMC4	0.00020562382410532	0.322425020895654	0.679	0.371	1
CHPF	0.000206079049043768	0.342146843375823	0.714	0.385	1
TCEAL6	0.000207559033175978	0.342983313520789	0.464	0.122	1
SVIP	0.000208932666986881	0.257640164001202	0.357	0.127	1
SEMA6A	0.000210643165307563	0.345649473927025	0.321	0.093	1
TGM1	0.000211849867627782	0.504284228705232	0.893	0.415	1
RPS10	0.00021842003209777	0.487326695371523	1	0.966	1
RNH1	0.000218462649746036	0.335818886283843	0.964	0.771	1
CCT7	0.00024592859423446	0.319063673192949	0.714	0.351	1
BEX2	0.000255450377124277	0.312930394975875	0.429	0.229	1
PRNP	0.00025600562010619	0.379196003015596	0.929	0.659	1
ITM2B	0.000262786789727284	0.310837405723266	1	0.995	1
NABP1	0.000267071562649265	-0.561659331836087	0.107	0.566	1
NUCB2	0.000268550255705995	0.430375135635798	0.893	0.595	1
TOM1L1	0.000271588105037871	0.280015062268816	0.5	0.2	1
NR4A3	0.000273116810415112	0.636668219477845	0.643	0.249	1
NDUFB3	0.000281353993438078	0.314558886856994	0.75	0.361	1
BLOC1S1	0.000284456551932441	0.267208651166112	0.536	0.161	1
C10orf54	0.000287624221918411	0.389854170406423	0.964	0.41	1
CD200	0.000290131799006049	0.443702272817465	0.929	0.81	1
DSTN	0.000290782446311542	0.394124639529875	0.964	0.839	1
EIF4A1	0.000292003141367771	0.374077123266425	0.893	0.576	1
PLAC9	0.000295539090027783	0.402420965726936	0.286	0.122	1
KLK11	0.000297331934922978	0.425892635570516	0.964	0.727	1
PHYHIP	0.000298276388661167	0.360889025185563	0.571	0.337	1
PSME1	0.000301573514985703	0.321004406802013	0.929	0.717	1
CSRP1	0.000308078147323031	0.397367897875545	0.679	0.351	1
MGARP	0.000311408285476188	0.344326284848755	0.643	0.259	1
LRRN4	0.000314807112681562	0.31894992696067	0.714	0.41	1
DNAJC8	0.000321519033774246	0.309908592546959	0.643	0.341	1
COL3A1	0.000329293498426639	-0.768676905771276	0.393	0.629	1
SLC9A3R1	0.000331101290460793	0.449549068945176	0.857	0.527	1
SCARB1	0.000336432870745603	0.29019816939081	0.464	0.141	1
GALT	0.000345039254683429	0.268889573102414	0.393	0.127	1
GFPT2	0.000352942654510958	0.50253053087714	0.929	0.795	1
NDUFA3	0.000354756673470015	0.326201175220396	0.857	0.507	1
TPPP3	0.000367575114385959	0.472934750054594	0.214	0.054	1
SCGB1A1	0.000378281131219362	-0.948173987998337	0.036	0.42	1
GSTM4	0.000381334282043342	0.256204413575098	0.393	0.146	1
SRP14	0.000391333305878477	0.30223023597038	1	0.917	1
SKP1	0.000396822495810627	0.276277347671139	1	0.907	1
ATP5A1	0.000417762591931298	0.318392757367715	0.964	0.629	1
ADAM15	0.000427040178436331	0.311455567330389	0.714	0.41	1
LRP10	0.000427059950831605	0.311455567330389	0.75	0.41	1
BST1	0.00044080558473839	0.301615166755705	0.679	0.327	1
NSA2	0.000463862585424558	0.317620487747844	0.893	0.62	1
METTL9	0.000473400637728511	0.295009987996893	0.643	0.317	1
NDUFS8	0.000477774553871261	0.365494207372814	0.893	0.512	1
VTN	0.000479629881603719	0.405759009653263	0.821	0.556	1
ABHD14B	0.000480885629191975	0.265606766253488	0.536	0.18	1
HHIP	0.000483353259187368	0.788262257446863	0.321	0.068	1
BTG1	0.000505043359885042	-0.562767201516225	0.143	0.507	1
ZNF331	0.000512664874512673	0.770832323290827	0.607	0.229	1
RPL36AL	0.000524938622845073	-0.397574984193828	0.929	0.922	1
ADH1C	0.000533309194834228	0.398911866180013	0.214	0.088	1
SF3B4	0.000536827466620567	0.28970036800328	0.643	0.263	1
MAP1B	0.000547722402158188	0.47019877023572	0.75	0.439	1
PTGIS	0.000555376893672901	0.495689435619734	0.893	0.737	1
SIGMAR1	0.000560163728897369	0.273736892336738	0.357	0.185	1
CNRIP1	0.00056845586829381	0.277826877588264	0.429	0.171	1
ZFP36L2	0.000590478192101852	-0.725543534953701	0.5	0.654	1
CD55	0.000605393254693614	0.64946249570558	0.857	0.668	1
SLC40A1	0.000611750141277618	-0.586216469732602	0.214	0.556	1
SLC39A1	0.000617175425655245	0.306466248355986	0.679	0.341	1
ARL2BP	0.000650319839198921	0.296209748188797	0.643	0.346	1
MALAT1	0.000652721660270619	-0.691211165061672	1	0.966	1
HDDC2	0.000672773931829904	0.299129458292132	0.714	0.38	1
PGM2	0.000678272478141905	0.278510171089396	0.607	0.263	1
PRDX5	0.00069050885661692	0.27631478052596	1	0.907	1
ALDH1A2	0.000695317246803709	0.339033192702543	0.786	0.585	1
XRCC6	0.000728615402515373	0.30499457774453	0.75	0.512	1
G6PC3	0.000736119831259443	0.264078470006004	0.571	0.21	1
MEST	0.000749239256768313	0.512023795121694	0.964	0.615	1
CREM	0.000761617427233887	0.315500131541479	0.357	0.195	1
IFITM3	0.000779675200920672	0.301371049969023	1	1	1
TXNIP	0.000787266155376744	-0.769556026707017	0.143	0.395	1
SEPP1	0.000789561835428309	-0.574988839963897	0.857	0.868	1
KCNK15	0.000798736141685816	0.29813690237938	0.607	0.317	1
FAM3C	0.000804124958379121	0.307940087974287	0.786	0.468	1
PCBP2	0.000814064234779628	0.323380298878754	0.964	0.883	1
FKBP11	0.000816289502565693	0.340740702998833	0.893	0.624	1
TUBB	0.000829890931223975	0.357940423633964	1	0.805	1
CPA4	0.000831916518804089	0.587269301408808	0.857	0.532	1
CA11	0.000841896913354902	0.266487280530682	0.571	0.22	1
CKAP4	0.000891657740391607	0.322840217081814	0.786	0.585	1
CLDN15	0.000912072499978206	0.502940660164753	0.964	0.698	1
CEBPZ	0.000919009078922659	0.29406382461852	0.571	0.415	1
ALG13	0.000931247643622893	0.260133691714987	0.464	0.215	1
CCPG1	0.000954792493151526	0.254837359363565	0.429	0.171	1
MINOS1	0.000957086383788032	0.329780187738611	0.893	0.454	1
CTGF	0.000999897114704212	0.941372525243908	0.786	0.507	1
SCEL	0.00100690912888417	0.519517895009921	0.5	0.185	1
ATP5O	0.00102476046433853	0.271366661314775	0.429	0.146	1
NDUFA11	0.00104023340485761	0.310271634845374	0.75	0.366	1
BZW1	0.00104706435794853	0.323547985640278	0.929	0.654	1
FAM177A1	0.00105412132232831	0.330199269954704	0.857	0.62	1
TNFAIP8	0.00107263951992308	0.472685715063891	0.429	0.141	1
HSD3B7	0.0011400353867366	0.283945443521635	0.357	0.132	1
MIR100HG	0.00114547695980371	0.299689525514837	0.536	0.19	1
NUDCD1	0.0011482011837475	0.265003967526947	0.607	0.273	1
RARRES1	0.0011667996040631	0.550699164444385	0.964	0.985	1
SDCBP	0.00120430494644148	0.383520409890205	0.893	0.654	1
MSRB3	0.00120499896106719	0.264078470006004	0.464	0.205	1
RPS29	0.00123725996587999	0.443242960247191	1	0.907	1
ZFP36	0.00127859889135563	-0.583018227757506	0.964	0.946	1
COQ10B	0.00129174901071587	0.258765234436771	0.607	0.234	1
PODXL	0.00130474875013016	0.404207048498927	0.5	0.322	1
NDUFB1	0.0013262522309895	0.31866896231354	0.786	0.498	1
PSMA2	0.00136130300642677	0.271616692569985	0.643	0.302	1
ARPC5	0.00138303425878068	0.301764505930137	0.857	0.551	1
PDPN	0.00143006595257429	0.356674943938732	0.893	0.854	1
TCEA3	0.00160589751412593	0.286057376724779	0.536	0.273	1
CBWD1	0.00161466357257812	0.253534185019219	0.393	0.195	1
ATP6V0B	0.0016531071229273	-0.395055964271443	0.357	0.6	1
IL20	0.00167698900613515	0.356231583257562	0.607	0.254	1
CALM2	0.0016822367405226	0.359912621527845	1	0.893	1
C1QTNF1	0.00169514064276866	0.291755397839417	0.857	0.478	1
BSG	0.00171809731886072	0.323098648405128	0.964	0.902	1
P4HA2	0.00176646345297746	0.305730142323484	0.643	0.356	1
WBP5	0.00177841010937441	0.328470610407018	0.893	0.624	1
MAOB	0.00180030866691886	0.267295100269256	0.643	0.244	1
PDGFRL	0.00184460261720045	0.284276432353784	0.5	0.302	1
MRGPRF	0.00192500129880472	0.335757045277052	0.607	0.376	1
EIF3H	0.00194091847581143	0.272377272820699	0.929	0.776	1
NOP10	0.00197876271761069	-0.378102266961914	0.25	0.58	1
PTMS	0.00198681306646919	0.311986410915745	1	0.766	1
SARAF	0.00200100549717354	0.292003875912505	1	0.722	1
HSPA1A	0.00204038565816505	-0.953633510203236	0.25	0.512	1
ATXN10	0.00206342792997456	0.280209406842356	0.786	0.517	1
HCFC1R1	0.00207182456852591	0.37520104161344	0.857	0.644	1
FAS	0.00208905587712172	0.352071187040673	0.857	0.507	1
MCL1	0.00213216507392308	-0.484248884381784	0.5	0.698	1
MDH2	0.00222814459775323	0.27886827315231	0.821	0.517	1
CD164	0.00226113422092766	-0.404629777994304	0.321	0.566	1
ATP5G3	0.00236898010037037	0.375927833233286	1	0.702	1
HSD17B12	0.00242133400651712	0.319190311577213	0.643	0.259	1
GPX4	0.00248300253335229	-0.420305855226693	0.393	0.61	1
RPS21	0.00257301735534881	0.254598503482096	1	1	1
CRIP1	0.00262176351407204	0.748153810072157	1	0.717	1
EIF5A	0.0027014840895951	0.326879371245034	0.964	0.707	1
CYC1	0.00278882667654724	0.26866563401291	0.786	0.444	1
KRT6A	0.00285165489432656	0.511987738946168	0.179	0.029	1
NDUFS5	0.00286434873486236	0.253604983985584	1	0.878	1
MAFF	0.00288707952780233	0.542981917896452	0.929	0.6	1
SLIRP	0.00289081212622986	0.276604234081024	0.75	0.556	1
NDUFC1	0.00289476515570061	0.323098648405128	0.893	0.571	1
APEX1	0.00298306983894975	0.271952770543237	0.786	0.517	1
ARL1	0.00306475159510698	0.26065380912464	0.679	0.371	1
ITLN1	0.00307606980026374	0.993518660305363	0.964	0.829	1
NDUFC2	0.00312680027234258	0.253854236230144	0.607	0.312	1
ABCA8	0.0031429547290447	-0.42556608000274	0.214	0.58	1
UROD	0.00314934430545971	0.276696933965215	0.679	0.41	1
PARK7	0.00320627567940915	0.267608671172446	1	0.702	1
CHI3L1	0.00327106704973118	-0.816499690234347	0.286	0.459	1
MAGED1	0.00335910701189305	0.307940087974287	0.714	0.449	1
CRIM1	0.00337577391400655	0.306798861031595	0.714	0.424	1
FAM127A	0.00339761031058427	0.26900458834206	0.821	0.624	1
PRKCDBP	0.00341899179742936	0.326642656839857	0.714	0.434	1
ADM	0.0034526387151483	-0.693987869974738	0.036	0.234	1
MAGED2	0.00345518992226891	0.259477738920067	0.643	0.405	1
ID4	0.00358226011885101	0.525314066182121	0.75	0.39	1
CCT5	0.00375890678276234	0.263207943952435	0.786	0.429	1
TSC22D1	0.00384204205905076	0.549952123592879	0.607	0.478	1
EFEMP1	0.00402135627414955	0.395604548912627	1	0.941	1
GCSH	0.00415589607512703	0.276696933965215	0.607	0.429	1
ALDH2	0.00425674782807344	0.326307779346076	0.571	0.254	1
SVEP1	0.00428281999082527	-0.42655513862327	0.286	0.488	1
UXT	0.00443617247000284	0.262278184958665	0.893	0.58	1
MT-ND2	0.00447563464484674	-0.340398429336494	1	0.985	1
GAS6	0.00450315666125403	0.30223023597038	0.75	0.532	1
HEBP1	0.00456701268542856	0.260006699524836	0.821	0.527	1
KLK10	0.0045877998985021	0.375232567961588	0.571	0.371	1
IL6ST	0.00467288900562777	-0.431043044857659	0.714	0.849	1
HOTAIRM1	0.00472266752600301	0.308530232576838	0.357	0.132	1
CCDC80	0.00478429498265488	0.415455518868015	1	0.961	1
EIF3E	0.00481181393578471	0.296852731654126	0.929	0.854	1
JUNB	0.00498705056589054	-0.415932514250781	0.929	0.966	1
KLF10	0.00502520705052387	0.420789970694936	0.893	0.668	1
NUCKS1	0.00502918924564804	0.258658402536665	0.893	0.615	1
GPX8	0.00508635031526234	0.262224901356681	0.607	0.268	1
GADD45A	0.0052622473465875	0.483366724484225	0.786	0.629	1
RSRP1	0.00534383773074568	-0.446698941930212	0.25	0.424	1
TUBB2A	0.0053939411594745	0.529071400241738	0.821	0.6	1
LAMA4	0.00542684871497027	-0.361759556335862	0.964	0.878	1
COMT	0.00546103183132849	-0.370048532154817	0.071	0.366	1
RPSA	0.00546251152328614	0.288947552147012	1	0.98	1
MYRF	0.00548608497347122	0.321648321827481	0.714	0.439	1
GPX1	0.00567853336784536	-0.370048532154817	0.75	0.82	1
COBLL1	0.0057944528737695	0.291939746627845	0.75	0.439	1
BRK1	0.00588696732556534	0.25447580467448	0.893	0.576	1
ACTG1	0.0060168977259151	0.308983182420388	1	0.99	1
SNU13	0.00633488655115846	0.260414946111441	0.893	0.707	1
AREG	0.00659298959398751	0.952422935373921	0.679	0.346	1
HERPUD1	0.00662405267941878	0.37574956422488	0.643	0.424	1
CYB5R2	0.00666726292517225	0.275542032725256	0.393	0.122	1
C2orf40	0.00713917872591159	0.46332466380277	0.393	0.205	1
NPC2	0.0074861970986589	-0.319105664122914	0.893	0.888	1
CXADR	0.00748882306359201	0.316149918217724	0.929	0.644	1
GRN	0.00770063870464118	-0.333418799134323	0.143	0.385	1
LUC7L3	0.00777401539410599	-0.345490681373153	0.25	0.449	1
ZFYVE21	0.00784255618275032	0.251102361691202	0.393	0.229	1
NEAT1	0.0079875054131881	-0.570371315983013	0.714	0.859	1
BAZ1A	0.00808959291431907	-0.343528322345422	0.107	0.351	1
UPK1B	0.00823423221213314	0.469778513873157	0.821	0.512	1
MRPL33	0.00848760400653302	0.272071134750039	0.75	0.576	1
C19orf43	0.00858410918285983	-0.294652659238041	0.571	0.761	1
CTSL	0.00870445432628243	-0.372086230261833	0.286	0.478	1
FMO2	0.00885465727517219	0.275031906713071	0.25	0.083	1
TAGLN	0.00887910146266266	0.702036127977191	0.464	0.341	1
CENPW	0.00888905149584174	-0.410018063614255	0.107	0.288	1
RARRES3	0.00896501565174156	0.336988869335554	0.893	0.741	1
TMSB4X	0.00903790832557966	0.355173941699426	1	1	1
STOM	0.00910180205472262	-0.328308925982052	0.071	0.337	1
APRT	0.00917521501820091	-0.325323849138599	0.464	0.644	1
TRA2A	0.00941571019907518	-0.352859649774306	0.107	0.327	1
NUFIP2	0.00944608017380221	-0.328308925982052	0.071	0.337	1
MGP	0.00958599278524337	0.430087793073599	0.964	0.946	1
BAMBI	0.00965738234539108	0.44934054011531	0.5	0.312	1
FGF1	0.00969352239125636	0.360533469626262	0.5	0.263	1
EFNA1	0.00982127792816515	-0.302647140467569	0.143	0.439	1
SDF2L1	0.0100319581862614	0.320307299767858	0.571	0.259	1
HSPB8	0.0103005923403577	0.439946857647588	0.929	0.6	1
C4BPA	0.0107501058524387	0.480897151876137	0.357	0.137	1
CDC42EP1	0.0108611798535055	0.255398936286281	0.857	0.61	1
REL	0.0112833013175232	0.327663377557243	0.536	0.307	1
SQSTM1	0.0113690288204879	-0.457076635888001	0.893	0.854	1
RPL17	0.0113797802110466	0.375429884457887	0.964	0.961	1
RHOA	0.0115755994514173	0.263414899975019	1	0.883	1
MACF1	0.0117405145726049	-0.327779965377282	0.107	0.322	1
MYL6	0.0119536451845199	0.267423297179886	1	0.971	1
HIF1A	0.0120038333895307	-0.404756080488946	0.679	0.815	1
LAMP1	0.0120492733223552	-0.299200841823981	0.143	0.371	1
OSR1	0.0126397550558097	-0.509906980995984	0.536	0.683	1
KLF9	0.0126742872451476	0.272377272820699	0.821	0.483	1
SPSB1	0.0129693480357529	-0.435260680801863	0.214	0.341	1
SERPINB1	0.0131660230891377	-0.456107784385581	0.214	0.4	1
CHIC2	0.0132173682265707	-0.314716483704151	0.214	0.41	1
SERPINE1	0.0135103820334826	-0.847401643273499	0.143	0.361	1
WSB1	0.0136173354739647	-0.373188252159485	0.714	0.746	1
SEMA3C	0.0140388839485939	0.375502437076706	0.821	0.624	1
RPS3A	0.0141698155444572	0.278801639802293	1	0.995	1
OGN	0.0142175128376971	0.45074043942097	0.821	0.741	1
RNF149	0.014397305612118	-0.297390886578742	0.25	0.439	1
SLC44A1	0.0147230916109068	-0.315221968221814	0.036	0.332	1
NFKBIA	0.0149952175178692	-0.411624959000558	0.857	0.932	1
SRRM2	0.0151834843655452	-0.289800717312066	0.464	0.673	1
CYR61	0.0152697255254116	0.718820229077154	0.714	0.722	1
EIF4A3	0.0152845433219357	0.307940087974287	0.5	0.424	1
MT1A	0.0153869442390871	0.501032060285193	0.857	0.566	1
HLA-B	0.015785903125663	0.275851410958894	1	0.985	1
ANGPTL4	0.0158502655477798	-0.540038276011822	0.25	0.351	1
LMCD1	0.0160438919762576	-0.715159225647985	0.143	0.176	1
HDAC7	0.0162474487774376	-0.270306375824266	0.143	0.376	1
UBC	0.0162566061050923	0.324717208240539	1	0.99	1
TPBG	0.0165785531054319	0.296209748188797	0.786	0.58	1
SYT4	0.016641629932784	0.439798639964947	0.607	0.332	1
C1GALT1	0.0167183500206098	0.276007040871278	0.857	0.434	1
TOB1	0.0175528034329847	0.309046894949478	0.571	0.288	1
SLC12A8	0.0175615163771227	0.349618858214524	0.607	0.317	1
RRAS2	0.0176915948853986	-0.304057577936931	0.393	0.522	1
FOS	0.0178225200299607	-0.669802632529145	0.786	0.859	1
CHRDL1	0.0178479381298671	0.269663566949103	0.821	0.483	1
CCNL2	0.0184553623499687	-0.268939465354349	0.071	0.332	1
PCOLCE2	0.0185392619698385	0.254308678410199	0.714	0.454	1
STAT3	0.0187481468297401	-0.337851864340617	0.643	0.702	1
TUBA1B	0.0188104141963364	0.274395436976936	1	0.829	1
ATP6V0C	0.0188166056257031	-0.27787807235516	0.607	0.79	1
HMGA1	0.0189081504637724	-0.417854170422325	0.25	0.468	1
NRIP1	0.0189859792361076	-0.274423837487072	0.071	0.288	1
ANGPTL2	0.0192257046461475	0.267365243712626	0.464	0.322	1
MAP7D1	0.0192636703523491	-0.260486329643291	0.071	0.312	1
DST	0.0196181759546144	-0.322250923898137	0.214	0.473	1
ZNF330	0.0198152238089438	0.268725920373139	0.464	0.312	1
POLR2H	0.0200902618895003	-0.280253370384067	0.036	0.312	1
CNST	0.0204181083298724	-0.263988960194493	0.071	0.298	1
PAK2	0.0204641028514276	-0.27787807235516	0.286	0.541	1
ADAR	0.0204851357585138	-0.260486329643291	0.036	0.302	1
GLUL	0.0205275431394657	-0.324518649808271	0.357	0.478	1
RNF181	0.0205851078549109	-0.257558069864203	0.286	0.502	1
RPL41	0.0207294493156264	-0.326191402692145	1	0.98	1
AQP9	0.0210076015581507	0.273656863526324	0.536	0.259	1
FAM153B	0.021040072075805	0.31272562380694	0.714	0.527	1
DAPK1	0.0212309896116883	-0.316645813682014	0.357	0.551	1
CPB1	0.0227627683595133	0.993256310740375	0.357	0.302	1
ETS2	0.0227927100291591	-0.283251540416303	0.107	0.327	1
METTL7A	0.0233598134521784	-0.283169089989576	0.357	0.493	1
IL18	0.0235248599947294	0.298252649818597	0.857	0.62	1
CPE	0.0237047276495688	0.316829035391533	0.964	0.854	1
MT-ND4	0.0239521406026358	-0.299252506725442	1	0.99	1
IL6	0.0239865487865212	0.940983344464527	0.75	0.254	1
MDK	0.0244111084204522	-0.276688304219571	0.036	0.254	1
COL1A1	0.024556088348432	-0.487450324954886	0.857	0.766	1
NSG1	0.024586930099906	0.269250258408398	0.607	0.39	1
CD44	0.0247383791683745	-0.356231386601675	0.393	0.512	1
CDC37	0.0248163626221359	-0.265486340059997	0.429	0.58	1
ACAP2	0.0249897557865829	-0.258669798716893	0.036	0.283	1
SYNE1	0.0250921839172536	-0.302647140467569	0.179	0.327	1
MFSD1	0.0253174204288247	-0.269731387787342	0.214	0.395	1
DDX17	0.025421529089251	-0.31814231781867	0.429	0.615	1
CSTB	0.0274792385917627	-0.267211304550965	0.25	0.522	1
RPS27	0.0284085529821107	0.296420163760326	1	0.985	1
PAPSS2	0.0285852748811547	-0.255026807438392	0.036	0.259	1
S100A4	0.028793379950322	-0.308744720335687	0.107	0.312	1
NUP98	0.0290531822401257	-0.251370496235281	0.036	0.263	1
RPS27L	0.0291429569453184	-0.318536406493721	0.5	0.712	1
RGS4	0.0293798117871922	0.464749165468155	0.607	0.473	1
TNKS2	0.0297731910001269	-0.251370496235281	0.036	0.249	1
SPARC	0.0302743112087491	0.334158420356991	1	0.888	1
N4BP2L2	0.0304262135814047	-0.30147025437198	0.357	0.459	1
DRAP1	0.0305414533639033	-0.253885645611939	0.571	0.688	1
SPTSSA	0.030763230407616	-0.337532120133256	0.429	0.561	1
TIPARP	0.0307985722013249	0.325086720630514	0.857	0.449	1
FBXO32	0.0309699656723327	-0.26591620723766	0.036	0.22	1
PRG4	0.0310007266235298	0.484476181256227	0.893	0.863	1
CDC42EP2	0.0314776587671834	0.28378722819024	0.75	0.576	1
PHLDB2	0.0327051639499284	0.286057376724779	0.571	0.454	1
IER2	0.0328959252583821	-0.524292153103942	0.643	0.693	1
ARGLU1	0.0335403239285815	-0.253510715906866	0.679	0.741	1
HSPH1	0.0336984441902179	-0.384616947983108	0.429	0.483	1
MEDAG	0.0341778363119448	0.283129116945691	0.929	0.766	1
LDLR	0.0342903341662205	-0.293430485362645	0.143	0.307	1
S100A2	0.0358230123317037	-0.318652503318603	0.036	0.161	1
SLC2A3	0.0380049892736977	-0.4183893590891	0.107	0.2	1
ATP2B4	0.0385055660949521	-0.259261589747395	0.357	0.585	1
F5	0.038787372292275	0.295845383090942	0.429	0.298	1
RNASE1	0.0408093454379815	-0.315107414123516	0.071	0.176	1
EZR	0.0408999686381394	0.33014725750638	0.964	0.912	1
IGFBP7	0.0417705802638336	0.383410458158904	0.786	0.498	1
UGCG	0.0423473347156283	-0.270394407867987	0.179	0.429	1
NEDD9	0.0437599468946277	0.370517540505038	0.5	0.161	1
CTSB	0.0450336333327857	-0.27601240017221	0.286	0.4	1
FBLN1	0.0464843725189585	-0.372086230261833	0.25	0.322	1
DES	0.0471429296059693	-0.394615629609991	0.393	0.41	1
JUND	0.0471723750754319	-0.321535798976206	0.464	0.615	1
CYBA	0.0477132139012627	-0.253283417349233	0.464	0.571	1
HSPA8	0.0485569776444533	0.257255385821073	1	0.946	1
CYB5A	0.0493764526524219	-0.254150511194205	0.536	0.678	1
CRABP2	0.0494440405632354	0.302508981616784	0.107	0.015	1
AQP3	0.0497771863329985	-0.283251540416303	0.107	0.239	1
GAS1	0.0501287564803839	0.280391639189102	0.714	0.385	1
CRIP2	0.0501638261662963	0.270422662577377	0.786	0.498	1
FN1	0.0526051390015788	-0.527914545190574	0.429	0.502	1
COL6A1	0.0531136387240016	-0.271471900542748	0.857	0.878	1
PHLDA2	0.0531293611842857	-0.304859181186268	0.643	0.624	1
ERRFI1	0.0536034301336822	0.417821672229282	0.929	0.741	1
CFB	0.0553291775532215	0.330340146156332	1	0.941	1
BIRC3	0.0578894714795036	0.287774115343834	0.429	0.239	1
DPYS	0.0591966526407254	-0.355796509447616	0.143	0.38	1
PTGDS	0.05959822418986	-0.494101180824796	0.357	0.488	1
VMP1	0.0601518329965652	0.26900458834206	0.786	0.498	1
HAS1	0.0606121879271037	0.380648390730398	0.964	0.815	1
APLP2	0.0611473217015137	-0.255026807438392	0.571	0.712	1
SH3BGRL3	0.0617689728159146	-0.292851614145323	0.429	0.727	1
PLIN2	0.0637533458410134	-0.358185996844997	0.25	0.366	1
MYC	0.0652043530299927	0.310140047240736	0.893	0.756	1
CITED4	0.066580131920611	0.359388649810329	0.393	0.263	1
KLF4	0.0666165755539974	0.408396228917023	0.714	0.561	1
NFKBIZ	0.0673018296311842	-0.310496750217952	0.821	0.766	1
CITED2	0.0677647789326884	-0.37048722485762	0.286	0.395	1
ODC1	0.0679591216798758	0.251102361691202	0.893	0.644	1
IL1R1	0.0687155345052094	-0.264791114594922	0.571	0.722	1
LAMC2	0.0691367106270614	0.370710262055116	0.429	0.161	1
PRR9	0.072234739990792	0.56005934527248	0.143	0.044	1
JUN	0.0746955347848694	-0.566719949427051	0.464	0.673	1
MGST1	0.0757714705316865	-0.285407519691645	0.536	0.707	1
MT1G	0.0780570690825793	-0.847166012539429	0.429	0.312	1
CCNL1	0.0799167168902326	-0.266138343074637	0.643	0.727	1
PLAT	0.0851541833644738	-0.343697226999146	0.25	0.273	1
KLF3	0.085952192414774	0.254105776918177	0.5	0.317	1
SGK1	0.086712237340076	-0.312948531235824	0.714	0.863	1
BHLHE40	0.0887721525214217	0.255285718058025	0.643	0.385	1
LINC00152	0.0892480899509268	-0.361503059383272	0.464	0.463	1
PDLIM3	0.0917540800382755	0.329298700897974	0.643	0.605	1
LIF	0.0922265903483473	0.256204413575098	0.571	0.263	1
ZFP36L1	0.0976767808691458	-0.298741629692712	0.964	0.917	1
CFH	0.0994847679651887	0.259187264407163	1	0.912	1
NMU	0.102724712530846	0.251689733220571	0.179	0.039	1
CCL2	0.109017155892659	0.505859750064548	0.893	0.771	1
TUBA1A	0.110056886195306	0.273153971888871	0.643	0.478	1
COL1A2	0.112328945067291	-0.307689638779316	0.75	0.795	1
IGFBP2	0.115720302635982	0.26686859607391	0.393	0.341	1
IGFBP5	0.120096957207135	0.353196679562408	0.821	0.58	1
TM4SF1	0.121430525204296	0.291930698041461	1	0.971	1
TIMP3	0.124958749332362	0.268038871222101	0.75	0.639	1
PROCR	0.133754587609131	0.251888481109529	0.893	0.82	1
KLF2	0.133910204926889	0.366425976530905	0.5	0.405	1
IGFBP3	0.139651445491503	0.429835192071324	0.607	0.302	1
DNAJB1	0.14065515407477	-0.377879425735365	0.536	0.454	1
ADH1B	0.140805215056867	0.359953462025287	0.607	0.732	1
FOSL1	0.157731215474201	0.268372705309661	0.857	0.59	1
DCN	0.172899795543054	-0.307604252620361	0.321	0.385	1
EGFL6	0.173393369501711	-0.376318145168413	0.107	0.22	1
DKK1	0.212253406838579	-0.533869989360392	0.25	0.337	1
IGFL2	0.230932530605419	0.310120816656414	0.429	0.224	1
ALDH1A3	0.24305946975458	-0.283000659480798	0.643	0.727	1
RGS16	0.253233812183907	0.322050979372684	0.357	0.263	1
MT1F	0.262806417443709	0.345800725534361	0.536	0.42	1
MT1E	0.278402336155876	0.254302747511104	1	0.932	1
IL24	0.294103089435607	-0.450480558348906	0.107	0.141	1
STEAP4	0.302367558759302	0.317473572958158	0.286	0.38	1
FST	0.318574159812995	-0.49018728150366	0.179	0.239	1
ATF3	0.324511955276207	-0.28068903696081	0.679	0.541	1
ICAM1	0.347940790118917	0.260414946111441	0.679	0.317	1
SERPINB2	0.461337842571171	-0.419571392323655	0.321	0.322	1
LTF	0.530180907046944	-0.266782258100106	0.071	0.185	1
SFTPC	0.991107716587983	-1.00671092638429	0	0.332	1
HMOX1	0.991480110512299	-0.563094052311747	0	0.234	1
DDX3Y	0.991629647199542	-0.432732234448504	0	0.356	1
U2AF1	0.991694667965494	-0.384100285610468	0	0.351	1
SETX	0.991823508602723	-0.30100752704893	0	0.278	1
HIST1H1C	0.991855742729674	-0.282792087157589	0	0.185	1
BST2	0.991905163217401	-0.256719846847814	0	0.141	1
CEMIP	0.994397178302382	-0.867305426714739	0	0.117	1
SCGB3A2	0.994490120081833	-0.683343180463324	0	0.166	1
C7	0.994648981331928	-0.435891794738872	0	0.107	1
SFTPB	0.994765257185662	-0.304611134552229	0	0.151	1
APOE	0.994769004243905	-0.30100752704893	0	0.102	1
APOC1	0.99477280347469	-0.297390886578742	0	0.137	1
