## Supplementary material for "Single-cell RNA-sequencing reveals profibrotic roles of distinct epithelial and mesenchymal lineages in pulmonary fibrosis": Mesothelial_Cells_Unclassifiable_ILD_.csv

	p_val	avg_logFC	pct.1	pct.2	p_val_adj
SERPINB8	4.68494033651176e-10	0.99424759497035	0.733	0.239	1.23574671256171e-05
FAT1	6.92593855371624e-10	1.11753775789999	0.8	0.339	1.82685481231373e-05
ANXA5	3.19064936573784e-09	0.719511943340815	1	0.899	8.4159758320067e-05
GNAI1	5.03997190612314e-08	0.579303742907642	0.6	0.271	0.0013293933896781
CDC42EP3	7.05432931194744e-08	0.526287795208645	0.6	0.128	0.00186072044261238
RTN4	2.98335784092834e-07	0.750980403791855	1	0.881	0.00786920297701668
PALLD	4.19018835946914e-07	0.738081918266948	0.333	0.202	0.0110524598357718
SYNE1	5.12088361180063e-07	0.897588797294732	0.6	0.289	0.0135073547028465
TMEM217	6.56727602023944e-07	0.46648125857323	0.467	0.083	0.0173225039585856
CDCP1	7.43210568349697e-07	0.792198079737204	0.733	0.216	0.01960366516136
FSD1L	1.08646262961237e-06	0.369521367094235	0.533	0.06	0.0286576247812855
RPL39	1.42476247666252e-06	-0.956939306781024	0.867	0.986	0.0375809598469274
FAM118A	1.87179756303157e-06	0.386438550899693	0.533	0.078	0.0493724043200836
CCT2	2.05571618021457e-06	0.564378092690967	0.867	0.555	0.0542236256855197
UBE2Q2	2.08453896064716e-06	0.421112653543379	0.533	0.124	0.0549838841649903
TMSB10	2.18243134706305e-06	-0.930490568593028	1	0.986	0.057565991641482
ODF3B	2.35045153605744e-06	0.414681763213088	0.533	0.087	0.0619978601665871
AC058791.1	2.41614099577343e-06	1.07978667589918	0.733	0.257	0.0637305510455157
IL6R	2.76985650622282e-06	0.846219111631028	0.867	0.284	0.0730605050646393
RGMB	2.84374436859312e-06	0.487484794200553	0.4	0.101	0.0750094452103807
ANKLE2	3.53954826352621e-06	0.630904871682724	0.933	0.404	0.0933626645470308
ELOVL7	3.54009785843882e-06	0.338141686090754	0.333	0.046	0.0933771612120407
PDXDC1	3.91885755110431e-06	0.440304868100986	0.667	0.183	0.103367705625478
CDC42EP2	4.33756481197789e-06	0.72833932206813	1	0.569	0.114411947045541
CEBPD	5.33811246342767e-06	-1.0757122383503	0.6	0.862	0.140803392447832
MYC	8.77202992356271e-06	0.930642693543952	1	0.757	0.231379833293814
RPL36A	9.43738158142004e-06	-0.988230990686171	0.4	0.862	0.248929813973116
ELK3	9.5154173418602e-06	0.417088503243653	0.6	0.119	0.250988163226247
RPS29	9.74878156302183e-06	-0.875723546885155	0.8	0.927	0.257143611287827
BACH1	1.28617118188178e-05	0.694641789570959	0.8	0.294	0.339253372644958
OLR1	1.49032358408968e-05	0.73897358127743	0.467	0.06	0.393102651775335
TRMT1	1.51290947934896e-05	0.397207132689824	0.533	0.156	0.399060133367876
MT-ND3	1.78550635512424e-05	-0.775585585774508	1	0.982	0.47096301129112
SEPP1	1.87167016512483e-05	-1.0156552071271	0.667	0.881	0.493690439454976
ENDOD1	1.95820971984722e-05	0.417662391351226	0.6	0.211	0.516516977804101
HLA-B	2.42484095205295e-05	0.6016684400972	1	0.986	0.639600297923007
ARID5B	2.71044511609832e-05	0.780918502636276	1	0.867	0.714934108273255
NAA25	3.06215438791072e-05	0.400127695513444	0.6	0.183	0.807704462899211
CDC37	3.42106433281475e-05	0.496655346172761	0.8	0.546	0.902374139066546
MAP2K3	3.54631319161908e-05	0.783682182169953	1	0.505	0.935411030553364
ANXA1	3.7096675284059e-05	0.790588069079708	1	0.968	0.978499003967624
ARL4C	3.85526041922046e-05	0.575184272612403	0.533	0.216	1
SPEN	3.87648199200572e-05	0.556181325486788	0.467	0.22	1
EIF2B2	3.89832889905611e-05	0.467385826703657	0.533	0.151	1
GPRC5A	4.04133092170768e-05	0.848505735881322	1	0.638	1
MTRR	4.52748519755472e-05	0.287245295856062	0.333	0.05	1
EIF4G2	4.68100351008699e-05	0.495695121554165	0.867	0.83	1
C11orf49	4.80039684859216e-05	0.361437248694276	0.467	0.106	1
PLAUR	4.94667836630966e-05	0.903967322008274	1	0.592	1
RRP12	5.2323667625162e-05	0.551193783975749	0.667	0.179	1
EZR	5.61663762619511e-05	0.825660973114648	0.933	0.917	1
ZNF217	5.8039246965573e-05	0.573836260725509	0.467	0.165	1
PRRC2C	6.52477880655789e-05	0.60666523091878	1	0.697	1
RPL37A	6.87058482615326e-05	-0.638559808606483	1	0.986	1
RAB7B	7.7748206380929e-05	0.661541841144614	0.867	0.509	1
SGMS2	8.32584702452315e-05	0.619760307129659	0.8	0.491	1
COL4A1	8.60994636907725e-05	0.522895347853321	0.267	0.023	1
HLA-C	9.29912025811836e-05	0.498531229263747	0.933	0.968	1
ARFGEF1	9.3738751837441e-05	0.365560965878138	0.4	0.106	1
AADAC	0.000101503737544249	-1.26248559666119	0.333	0.624	1
PHF1	0.000102208937692391	0.396332624544892	0.6	0.179	1
HP	0.00011677329835639	-1.11904432748532	1	0.959	1
TM4SF1	0.000118046985381088	0.931483920837475	1	0.972	1
SPAG9	0.000125269473453446	0.482493609695629	0.667	0.321	1
C3orf52	0.00013550768168194	0.419723185486014	0.533	0.234	1
UBA6	0.000135603501943045	0.419322142769591	0.467	0.161	1
SERP1	0.000135818964473878	0.453032208393249	0.933	0.839	1
ETS2	0.000140973663387039	0.622978806410304	0.8	0.266	1
ANO6	0.000146850003735573	0.467279843978742	0.667	0.413	1
UXS1	0.000147844793889109	0.299427173910064	0.4	0.087	1
DNAJA1	0.000155893164221633	0.72115964396611	0.867	0.702	1
XRN2	0.000156929675214034	0.423731598733006	0.8	0.463	1
IQCJ-SCHIP1	0.000167948775882083	0.463012474123806	0.667	0.33	1
RPS21	0.000172062415797597	-0.457058171675693	1	1	1
ERRFI1	0.000173475250207886	1.04600456176469	1	0.748	1
ANKRD10	0.00017390470876214	0.485589732636139	0.6	0.349	1
LINC00152	0.000176686959954399	1.1524610977938	0.8	0.44	1
ETS1	0.000177387165649892	0.409088460576577	0.533	0.124	1
CHMP2B	0.000189594953965682	0.400005048797156	0.533	0.353	1
ELL	0.000198291843612959	0.362387367530596	0.533	0.183	1
RPS28	0.000216672982889614	-0.645807694257216	0.933	0.995	1
TJP2	0.000230169776751281	0.708228955117267	0.867	0.619	1
MKL1	0.00023564501731482	0.345110355406847	0.467	0.119	1
CCT3	0.000242662915266428	0.468693871363672	0.6	0.518	1
LDLR	0.000247945838339591	0.76529334599674	0.667	0.261	1
RAP1B	0.000273334076889199	0.455122732771599	0.733	0.509	1
PAK2	0.000290718718981597	0.463090902420776	0.6	0.505	1
SEC61A1	0.000300563939092306	0.429429619847644	0.733	0.44	1
MGST1	0.000304429197513759	-0.822694280245657	0.333	0.711	1
NANS	0.000307318367587211	0.370020992385668	0.467	0.174	1
ARFGAP2	0.000313675659020169	0.299427173910064	0.333	0.083	1
COL3A1	0.000313717369012934	-1.04734440756408	0.133	0.633	1
RPL37	0.000328477091361661	-0.604273545847984	1	0.991	1
NIPA2	0.000336708636853775	0.377867790090372	0.333	0.133	1
RPS27	0.000343063885341273	-0.648657463213423	0.933	0.991	1
RPL17	0.000348255598031048	-0.729867620642047	0.867	0.968	1
SERTAD2	0.000351292748390026	0.310680867071302	0.467	0.11	1
KLF6	0.000357151719820825	0.737537830851326	1	0.982	1
VPS37B	0.000358907348226447	0.359153621303138	0.533	0.225	1
RNF149	0.000377604048499467	0.479220284350659	0.8	0.39	1
RPL34	0.000399062757858303	-0.619531756955508	1	0.995	1
FN1	0.000413460740997917	-1.20935494864216	0.133	0.518	1
SLC41A2	0.000419137367431021	0.334639055539552	0.6	0.188	1
SPRY2	0.000420562772642492	0.321109203307304	0.467	0.147	1
HNRNPU	0.000433419804342367	0.545282035028752	1	0.771	1
CXCL2	0.000443846228510651	-1.56191515846844	0.133	0.399	1
PAFAH1B1	0.000450217531871963	0.392787778578352	0.533	0.358	1
CALM1	0.00045032835834843	0.401055511501323	0.933	0.56	1
CASC4	0.000454291705100194	0.413338579666621	0.667	0.289	1
FOSL1	0.000470342903874793	0.86303592076197	0.933	0.601	1
MAP1S	0.00048329798565947	0.343554419197504	0.533	0.216	1
RPL36	0.000490372064828693	-0.621521363652765	0.933	0.977	1
HM13	0.000497369671683248	0.428253840758632	0.933	0.706	1
ATP6V1D	0.00049857839384302	0.373859768692833	0.733	0.312	1
UQCRB	0.000512857557884475	-0.583572906512497	0.733	0.904	1
RPS17	0.000513263143841366	-0.642687566920972	0.6	0.881	1
RAP1A	0.000523863032468165	0.330800279232386	0.667	0.17	1
ROCK1	0.000534786761414137	0.428668005187828	0.6	0.248	1
KIF3A	0.000537647680023605	0.2656461840526	0.333	0.069	1
CHD1	0.000550001156367702	0.513760609602836	0.6	0.321	1
ACCS	0.000575786203892844	0.261381785266143	0.4	0.073	1
AFAP1	0.000585381062042491	0.410901040373183	0.6	0.372	1
SAT1	0.00060117377496149	-0.592932577366308	1	0.995	1
PTGDS	0.000617237423377648	-1.10268147027484	0.133	0.495	1
RNF24	0.000631502929099348	0.387846010667573	0.867	0.482	1
PITPNB	0.000653730932691031	0.39166439332634	0.6	0.417	1
TRIB1	0.000657937573510653	0.7073855307646	0.733	0.505	1
LMAN2	0.000667372372734402	0.390272798334163	0.933	0.628	1
RLIM	0.000799395795540861	0.323166654377315	0.6	0.179	1
MIR4435-2HG	0.000800407199458932	0.970207565896986	0.933	0.587	1
CDK5RAP3	0.000817000932098152	0.367215225974165	0.6	0.335	1
HSP90AB1	0.000845152645159538	0.485085403803058	1	0.986	1
PGGT1B	0.000875192747194577	0.257135494384692	0.267	0.083	1
ZNF410	0.000890563797650107	0.302550740988051	0.4	0.124	1
ADIRF	0.000910319277397295	-0.765903227586751	0.867	0.913	1
NCL	0.000910439897520852	0.461266480734064	1	0.894	1
SNX9	0.000935642796297046	0.445087277981201	0.6	0.289	1
PTRF	0.000948765939693647	0.418857134623569	1	0.853	1
DIAPH1	0.000981797942340086	0.464514136960964	0.533	0.193	1
ADGRG6	0.0010242282877202	0.396699260662656	0.533	0.33	1
PNRC1	0.00102689564235075	-0.576622327929601	0.933	0.986	1
LRWD1	0.00102905268451344	0.2656461840526	0.267	0.073	1
RHOB	0.00104566787887512	-0.779082864520324	0.667	0.876	1
SLC9B2	0.00105047343124053	0.406530550982382	0.533	0.197	1
ZFC3H1	0.00112542934388501	0.482148544129748	0.733	0.385	1
RPL12	0.00113506473255558	-0.529809270806891	1	0.995	1
CDK2	0.0011395201354906	0.252907158275171	0.333	0.087	1
CREB3	0.00116487054256324	0.323166654377315	0.533	0.183	1
COL8A1	0.00118180037493069	-0.757542342798267	0.4	0.812	1
UBE3A	0.00119337674867536	0.410901040373183	0.667	0.349	1
PNN	0.00120121425446361	0.445406919984881	0.867	0.505	1
STIP1	0.0012366063374025	0.325069604523401	0.6	0.229	1
PLA2G2A	0.00127186801254653	-0.865307699006161	1	0.968	1
DDX46	0.00129428788346894	0.373859768692833	0.667	0.298	1
XBP1	0.00129471631446487	0.44473410827949	0.933	0.702	1
NEBL	0.00129519838322699	0.303655510019585	0.333	0.073	1
SEC61G	0.00131446942207509	-0.567820197186141	0.467	0.839	1
PPM1G	0.00132146405100152	0.367215225974165	0.6	0.317	1
ATAD3B	0.00132670639402921	0.310680867071302	0.333	0.115	1
NUDC	0.00135542507017202	0.354689852585113	0.533	0.381	1
DIDO1	0.00139621962966753	0.286486138484245	0.467	0.142	1
ZNF322	0.00139628114684137	0.286486138484245	0.533	0.138	1
MEF2A	0.00141689726780259	0.341069945869842	0.4	0.252	1
RMDN3	0.00141952909246383	0.290478159753782	0.467	0.133	1
GNG12	0.00148007095370382	0.465075776964495	0.733	0.422	1
HMGCS1	0.00149542463086981	0.634460882541943	0.333	0.147	1
VDAC1	0.00151560368366659	0.365996032232619	0.8	0.55	1
CRELD2	0.00154869668736108	0.305422607139605	0.533	0.156	1
FBXW7	0.00155607769329085	0.530702240185803	0.133	0.188	1
ATP5I	0.00171448365105042	-0.600699871305298	0.333	0.725	1
SLC35B2	0.00176375146853435	0.266229104500468	0.467	0.124	1
ATE1	0.00176562705874948	0.266229104500468	0.4	0.115	1
RPS8	0.00177024627638808	-0.486403864647717	1	1	1
LGALS1	0.00183990849398581	-0.630253976517009	0.933	0.95	1
PDLIM1	0.00184177771613682	-0.654205646621591	0.467	0.711	1
PKNOX1	0.00188077097279936	0.298510331451046	0.4	0.124	1
DNAJB11	0.00191517798688847	0.336630426924477	0.6	0.321	1
RNH1	0.0019446736149677	0.366986889405071	0.867	0.789	1
BAZ1A	0.00196871676500716	0.507391161317356	0.6	0.303	1
EPHX2	0.0020712485309181	0.304333706044223	0.6	0.197	1
ACSL4	0.00213823633850143	0.599364596192723	0.867	0.45	1
SLC20A1	0.00216927442233546	0.749226845643718	0.867	0.693	1
DENND4A	0.00220001511670474	0.306607541683666	0.267	0.124	1
HSP90AA1	0.00221795395561455	0.575310495395783	1	0.954	1
RPS27L	0.00223521575025508	-0.63378074176955	0.333	0.711	1
ZC3HAV1	0.00226483872146973	0.278549588888508	0.467	0.142	1
PVR	0.00226743510718621	0.293817061019297	0.4	0.174	1
DDX5	0.00242097900620153	0.387553095824836	1	0.968	1
ENC1	0.00242322048961206	0.519225618964359	0.467	0.243	1
CCDC93	0.00246939614905002	0.266229104500468	0.4	0.115	1
S100A2	0.00256501120564344	0.986349046235324	0.4	0.128	1
PDCD5	0.00261425653609081	0.349167156102462	0.867	0.702	1
TWISTNB	0.00263065893664035	0.400127695513444	0.267	0.183	1
SPARC	0.00265264358698362	-0.64247301301348	0.667	0.917	1
SH3RF1	0.00269785212315458	0.377437590040717	0.6	0.225	1
FNBP4	0.0027266866300452	0.419322142769591	0.867	0.413	1
ARCN1	0.00276109946108236	0.321674015522263	0.733	0.298	1
FAM107B	0.00277068692676075	0.383278990609325	0.6	0.344	1
ZDHHC5	0.00281720471799355	0.294486181151321	0.4	0.124	1
BCAM	0.00284750208174314	0.749195135348968	1	0.555	1
SEC24A	0.00288175129594197	0.258098978417218	0.4	0.128	1
TRNT1	0.00290788749276458	0.286154188273728	0.467	0.179	1
HSPA8	0.00290822335837547	0.499900489588198	1	0.95	1
LDOC1	0.00291752225655336	0.296898727556705	0.467	0.225	1
RPL38	0.00297248675456181	-0.496816080335015	0.867	0.931	1
TMOD3	0.00297608233718279	0.425153063080384	0.8	0.495	1
LRRC8A	0.00302063521726109	0.305422607139605	0.467	0.151	1
CAPRIN1	0.00303997446382882	0.343297118282667	0.6	0.298	1
SKIL	0.00304002746143613	0.451821310162545	0.533	0.261	1
USB1	0.00308460950933347	0.252907158275171	0.267	0.083	1
IGFBP4	0.00308837867704212	-0.679784828075315	0.533	0.872	1
NIFK	0.00324395138105636	0.381028258171446	0.867	0.56	1
TOX4	0.00327053917679021	0.303329617886995	0.533	0.266	1
AQP9	0.00331318365542979	0.46252540577849	0.467	0.28	1
SCYL2	0.00337560285083734	0.262155779112832	0.333	0.119	1
SOCS3	0.00349772589517155	-0.589632564665616	0.4	0.72	1
SLC38A2	0.00362074198266254	0.595516330885465	0.867	0.716	1
GAPVD1	0.00362686250156468	0.254058568880213	0.467	0.124	1
SSFA2	0.00369968443193776	0.333037774172578	0.333	0.128	1
PCBP1	0.00390610956745677	0.356468025980964	0.8	0.821	1
AKIRIN1	0.00403119071207004	0.316892944086156	0.6	0.349	1
MAGT1	0.00403288292385261	0.289518620259082	0.533	0.22	1
PRKAR2A	0.00403625049630089	0.314140533991211	0.533	0.229	1
MYCBP2	0.00406333119180566	0.359153621303138	0.4	0.216	1
ADAMTS1	0.00411603536417268	-0.818466530246779	0.267	0.477	1
PLIN3	0.00447412406114527	0.370639153992791	0.533	0.33	1
TAF1B	0.00451808958239533	0.250034418580487	0.4	0.133	1
HSPH1	0.00455141382172211	0.745572589996106	0.8	0.454	1
DNAJC3	0.00460378253864263	0.402470302734099	0.667	0.477	1
SDC4	0.00463763731942957	0.571294963296836	0.733	0.674	1
RABGEF1	0.00470871163430554	0.28584889137012	0.533	0.225	1
YWHAZ	0.00474112092311047	0.352869492800998	0.933	0.876	1
OSR1	0.00480333733955882	-0.758693753403309	0.467	0.679	1
TMEM176A	0.00485156377695547	-0.638207234814173	0.733	0.789	1
EIF3A	0.00492668694072843	0.395365973913797	1	0.619	1
MGLL	0.00492730066413081	0.428668005187828	0.467	0.22	1
FLNC	0.00492776965043522	0.553961568748475	0.667	0.541	1
SSR3	0.00500011818696348	0.338768448881563	0.933	0.61	1
KXD1	0.0050376862583356	0.292634328770247	0.667	0.275	1
EML4	0.00508061725956886	0.373859768692833	0.467	0.225	1
NFKBIZ	0.00510305381276399	-0.640162451674657	0.533	0.789	1
GPATCH8	0.00528055320643161	0.336119440709986	0.467	0.193	1
ISG20	0.00531557248440044	0.486655262838178	0.533	0.151	1
PCOLCE2	0.00534991185004061	0.38444187802337	0.867	0.459	1
SERPINH1	0.00555658488600014	0.523740299318886	0.867	0.706	1
CIRBP	0.00562502848909531	-0.49324071899055	0.4	0.794	1
LMNA	0.00572791970617359	0.61155961778125	1	0.917	1
SF3B2	0.00573280377237927	0.323783430712657	0.733	0.555	1
ARMCX2	0.00577799642033228	0.289094502065123	0.4	0.28	1
TSPAN3	0.00578345047470276	0.410764325628284	0.867	0.794	1
MAP4K5	0.00595054241456737	0.393404364765803	0.6	0.284	1
ATP1B1	0.0061843480798056	0.474955885564202	0.8	0.578	1
SF3A3	0.00623327636727311	0.258979492694411	0.533	0.161	1
MARCH1	0.00633266871339184	0.278549588888509	0.267	0.101	1
GSK3B	0.00634611138485602	0.381294747180351	0.533	0.174	1
SEC11C	0.00640570108715115	0.303329617886995	0.467	0.234	1
C4orf32	0.00648559779000753	0.315590860568857	0.6	0.174	1
HNRNPH3	0.00654922250466555	0.319134869003587	0.733	0.422	1
PLPP5	0.00655602406360795	0.289518620259082	0.467	0.216	1
HBEGF	0.00662428095415435	0.623075560316818	0.733	0.11	1
PLPP1	0.00663270140587293	0.346647205167949	0.6	0.284	1
ELF1	0.00678248359325523	0.373859768692833	0.467	0.294	1
SUN1	0.00680641885406173	0.311555885356678	0.6	0.303	1
IL18	0.00687566460433942	0.46182854163879	0.733	0.642	1
NHSL2	0.00692028619384532	0.258098978417218	0.333	0.119	1
FEZ2	0.00698999118442969	0.329688550379696	0.667	0.367	1
HSP90B1	0.00704166134076331	0.444341843731253	1	0.954	1
LMO7	0.00707927581974445	0.490393584948785	0.4	0.156	1
ILF2	0.00718981494523226	0.316558914855493	0.867	0.606	1
MYH10	0.00744142415447104	0.538832687152175	0.733	0.45	1
ARNTL	0.00752601392419504	0.297670630335287	0.4	0.161	1
GNPTG	0.0076012287540399	0.325069604523401	0.667	0.353	1
CNN3	0.00762845899147221	0.415798457913163	0.867	0.688	1
BCO2	0.00767479278080209	0.510570814234735	0.4	0.289	1
LAMC2	0.00773164968027396	0.77365913926532	0.733	0.156	1
EHD4	0.00779721084726889	0.366196895947264	0.4	0.161	1
HN1	0.00788268980561327	0.299751796539111	0.467	0.239	1
RRS1	0.00791773100200322	0.263511711523968	0.467	0.211	1
SMAD3	0.00791795816179916	0.263511711523968	0.6	0.197	1
PSMD1	0.0081088178978492	0.307168394194161	0.533	0.349	1
MTDH	0.0082123420142364	0.310775793266256	0.867	0.679	1
COPS6	0.0083992775092001	0.304450317320666	0.667	0.454	1
VMA21	0.00853399592666831	0.258979492694411	0.333	0.17	1
CLDN1	0.00855406724767055	0.593995798943088	1	0.931	1
CLIC1	0.00856076724389709	0.358193651948434	0.933	0.876	1
TUBA1C	0.00862222764909246	0.482559185616174	1	0.821	1
CAMSAP2	0.00865319958187489	0.406747635537668	0.533	0.362	1
TGOLN2	0.00866394547984572	0.396699260662656	0.6	0.275	1
ARPC5	0.00869886716643558	0.323849348118172	0.933	0.564	1
C12orf75	0.00870195449133127	-0.532974627939286	0.133	0.514	1
CSNK1A1	0.00881548389334862	0.338591629855375	0.867	0.555	1
GRN	0.00900600251557726	0.386055041786652	0.667	0.335	1
CD9	0.00921715455574122	0.400723410962381	0.933	0.844	1
SRPK2	0.00942508726848743	0.255111015916491	0.4	0.17	1
GNL2	0.00944927471465805	0.330007886163984	0.4	0.312	1
ILVBL	0.00946881691499053	0.281922273367148	0.6	0.307	1
PPIL4	0.00975271370111689	0.281922273367148	0.533	0.307	1
SPINT2	0.00977499497097542	0.303655510019585	0.333	0.064	1
RPS24	0.00978372454864718	-0.387948172017073	1	0.995	1
PMP22	0.00981684038257467	-0.655759648488325	0.333	0.615	1
PDPN	0.00990162818010801	-0.450315674273516	0.667	0.872	1
TMEM258	0.00994502134435764	-0.391608073446738	0.6	0.872	1
HLA-A	0.0100917497163026	0.372942758082952	0.933	0.954	1
SAFB	0.0103627460537408	0.30807202815483	0.333	0.193	1
LRRFIP2	0.0103761208866593	0.321900029762122	0.6	0.339	1
TMEM151A	0.0104742755515822	0.354689852585113	0.533	0.344	1
KLF10	0.0105699883026338	0.509405260689057	1	0.674	1
MT1M	0.0106270989652817	-1.00540997749009	0.467	0.693	1
RPS10	0.0107473587631642	-0.472076621096049	0.933	0.972	1
MED13	0.0107835284091235	0.270675532457602	0.267	0.161	1
RAB11A	0.0108535057810651	0.295741989428881	0.8	0.468	1
DUSP14	0.0111208875879884	0.357859427346392	0.533	0.321	1
RPL35A	0.0112106122024033	-0.420113854610044	0.933	0.982	1
VASP	0.0112210261379499	0.355510630024637	0.467	0.197	1
ETNK1	0.0115110303106373	0.328739333412364	0.4	0.197	1
NDFIP2	0.0116017223338371	0.305297097255537	0.6	0.39	1
CAPN2	0.0116171625106611	0.342361101633462	0.867	0.716	1
PRKCI	0.0116560545683783	0.300172052901674	0.8	0.5	1
MTPN	0.0116706106047732	0.319792547422558	0.533	0.234	1
SDPR	0.0117751875608989	-0.593599249755721	0.067	0.459	1
NDUFB1	0.0117767343477629	-0.454206729766483	0.2	0.555	1
RPL28	0.0117835400360315	-0.401890940402322	1	1	1
MYL12B	0.0119554678865128	0.278549588888508	1	0.913	1
H3F3B	0.0120661489381271	-0.422085592428321	1	1	1
NOL11	0.0122286969130718	0.252379871155124	0.467	0.216	1
RNF167	0.0122559469028786	0.268114711595929	0.4	0.289	1
ANKRD11	0.0124353036953622	0.338768448881563	0.6	0.248	1
ENO1	0.0124941383895963	0.321504538358905	1	0.885	1
AOX1	0.0126647970109101	-0.439536540018689	0.133	0.573	1
HRH1	0.0126993753278446	0.331895569593801	0.4	0.271	1
MYH9	0.0127423500778794	0.440109154234034	0.6	0.408	1
RPL22	0.0127633984437151	-0.380347668628358	0.933	0.977	1
CCT5	0.0128182333919073	0.292419436752659	0.667	0.459	1
FTH1	0.0129558597061258	-0.40499171808057	0.933	1	1
BZW1	0.0129670117468513	0.325069604523402	0.867	0.674	1
TPGS1	0.013089427461292	0.25607673303645	0.4	0.216	1
CHORDC1	0.0134247857168177	0.328739333412364	0.467	0.193	1
RAB3GAP1	0.0134451035778362	0.28584889137012	0.467	0.211	1
NDUFA3	0.0134953453222133	-0.432119942363639	0.2	0.573	1
TNFRSF12A	0.0135371002918062	0.659393612606325	1	0.752	1
TCEB2	0.0136140463486078	-0.379506271860167	0.533	0.839	1
TXNIP	0.013731480742925	-0.752435948723693	0.2	0.376	1
LARS	0.0137424159141544	0.264660476727841	0.733	0.294	1
PDCD6IP	0.0140263667380665	0.323428915065941	0.533	0.307	1
HSPB1	0.0140584712833447	0.411346137634281	0.933	0.931	1
PLIN2	0.0140937650000505	-0.644536186118475	0.067	0.372	1
DOK5	0.0142778758871437	0.278549588888508	0.6	0.252	1
DOT1L	0.0143993109117762	0.271002383253126	0.467	0.188	1
TOR3A	0.0144720564961882	0.289978284712131	0.533	0.156	1
DCN	0.0144733211788288	-0.663664827995438	0.133	0.394	1
SHISA5	0.0147618679501769	-0.446179163721736	0.133	0.509	1
CTNNAL1	0.0150215908737379	0.307240081351438	0.867	0.683	1
CLTC	0.0153020684362127	0.321900029762122	0.467	0.358	1
BUB3	0.015376169774817	0.261218132536868	0.467	0.294	1
THUMPD1	0.0154328030359923	0.250034418580487	0.4	0.119	1
CDKN1A	0.0156336291972853	0.576688678655864	1	0.789	1
CCNG1	0.016064864458179	-0.438376783437551	0.133	0.523	1
KCNJ15	0.0161533484011554	0.339668403944554	0.267	0.069	1
HYI	0.0162243102015719	0.265171462942332	0.667	0.307	1
CDK2AP2	0.0163406798929169	0.367428878362543	0.4	0.312	1
IGFBP7	0.0164582419855929	-0.569338416101246	0.333	0.546	1
RPS18	0.0164841288472811	-0.388280283354063	1	1	1
PGRMC1	0.0168164622133423	0.287245295856062	0.867	0.679	1
APRT	0.0169155186822645	0.335086382766872	0.8	0.61	1
PEA15	0.0175395826877581	0.322566474305283	0.8	0.55	1
SRP14	0.0176185944614761	-0.335460271112713	0.8	0.936	1
EIF4H	0.017639841093596	0.281308211327588	0.733	0.482	1
IFI16	0.0176625100333252	-0.457308709764487	0.333	0.683	1
DIAPH3	0.0179455666802819	0.266229104500468	0.267	0.106	1
ZCCHC6	0.0181010498500157	0.28584889137012	0.533	0.193	1
RPL21	0.0182070689463396	-0.362811634431257	0.933	0.986	1
MT1A	0.0183670576562846	-0.612244011052163	0.4	0.615	1
IPO7	0.0183692082871296	0.334038274506162	0.6	0.372	1
RPS15A	0.0184610454677244	-0.383825933004684	1	0.986	1
BLVRB	0.01872002291547	0.299291073195325	0.6	0.394	1
DHRS7	0.0187899340893781	0.28930238066477	0.667	0.5	1
SND1	0.0188634295631551	0.275712707553309	0.733	0.463	1
PCGF5	0.018953790390319	0.263511711523968	0.4	0.197	1
ECHDC2	0.0193387796928525	0.3056515186663	0.8	0.468	1
EVA1C	0.0194560111892251	-0.402669020806163	0.4	0.674	1
ZFP36L2	0.0197855794561415	-0.660357357736954	0.333	0.656	1
UBA52	0.0200259675241989	-0.327255581516289	0.8	0.945	1
UQCRQ	0.0201937682071721	-0.384364581011243	0.533	0.798	1
RP11-66B24.4	0.020318598911264	0.309321247555262	0.4	0.133	1
C14orf2	0.0204567160147651	-0.385075152405115	0.467	0.771	1
COL1A1	0.0205087637637842	-0.66123911425295	0.733	0.78	1
CCDC80	0.0205494140675525	-0.46584000281059	0.933	0.968	1
RPLP2	0.0206031478790353	-0.325284431339486	1	0.982	1
SLC5A3	0.0206241084720162	0.270319089751993	0.267	0.101	1
MT1F	0.0206551559399622	-0.776424530519597	0.2	0.45	1
SHFM1	0.0208409926422809	-0.368077576036544	0.533	0.752	1
RPN1	0.0209351426354398	0.2743301733458	0.933	0.711	1
SLC40A1	0.020974938316217	-0.527075575098127	0.333	0.528	1
PTPRF	0.0211027908466736	0.325069604523401	0.933	0.514	1
DCBLD2	0.021376948665467	-0.427144807723526	0.2	0.491	1
ODC1	0.0214299307624712	0.412528909851987	0.867	0.661	1
MARCH6	0.0214737693916129	0.278549588888508	0.4	0.216	1
COL6A2	0.0215150146440562	-0.442610627899111	0.867	0.844	1
CA9	0.0215262419627988	0.314140533991211	0.533	0.197	1
RARRES1	0.0215869224150719	-0.527655677599168	1	0.982	1
NOCT	0.0218274532341048	0.309321247555262	0.2	0.147	1
GNL1	0.0218726770381956	0.262997175881024	0.667	0.394	1
FGFR1	0.0218980834317176	0.323709985007361	0.733	0.472	1
TXNRD1	0.0219400032417902	0.422524940674114	0.667	0.431	1
SNX6	0.0219740672889936	0.259256385953829	0.6	0.381	1
HECTD1	0.0219818185367649	0.334639055539552	0.6	0.303	1
DEGS1	0.0224873776825707	0.266501250372334	0.8	0.404	1
ATP6V0C	0.0225362050042742	0.301064611256143	0.933	0.757	1
RGS16	0.0225609071421769	-0.633185326449786	0.067	0.289	1
ALDH1A3	0.0227084216585825	0.743331274153092	1	0.697	1
XRCC5	0.0228611331210199	0.272883851352831	0.667	0.463	1
RPL26	0.0232266823573664	-0.398368118504458	0.933	0.986	1
BCL3	0.0233819931133535	-0.434167687865534	0.4	0.633	1
SAA1	0.0234877240716076	1.29015050056699	0.133	0.046	1
SPARCL1	0.023529103204538	-0.662433755576018	0.067	0.261	1
STT3B	0.0235837191527837	0.254368790691294	0.533	0.289	1
HAS1	0.0237868452580889	0.606405672685434	1	0.821	1
HSPA4	0.0239780324435552	0.257787597440079	0.533	0.275	1
STK17A	0.0240870110854659	0.328476762845016	0.6	0.239	1
WT1	0.0242214673596618	-0.392714880421929	0.267	0.606	1
RBM25	0.0245221642325656	0.284767225499379	0.733	0.693	1
MAP7D1	0.024775383582387	0.268114711595929	0.533	0.266	1
TMX3	0.0249517230088736	0.271580919572415	0.467	0.261	1
RBM3	0.0249934546036317	-0.368077576036544	0.4	0.725	1
RPL32	0.0250828645221172	-0.362666135169057	0.933	0.995	1
BCCIP	0.0251555169786143	0.26053108338583	0.667	0.413	1
TRMT10C	0.0251925209781713	0.264444982706966	0.667	0.486	1
PPDPF	0.0252237319316518	-0.35995845159804	0.8	0.936	1
EEF2	0.0255797045510633	0.254679108769812	1	0.982	1
KLK7	0.0256605939734249	-0.499001405253986	0.067	0.349	1
HMOX1	0.0257711550702029	0.89666158350554	0.133	0.211	1
PTP4A2	0.0259059246966015	-0.376445825707061	0.133	0.482	1
GBP3	0.026017454888298	0.25607673303645	0.467	0.193	1
MGRN1	0.0261825460466524	0.262862992720809	0.4	0.142	1
TAPBP	0.0261966845427236	0.295741989428881	0.667	0.422	1
CCND2	0.0262000758658277	0.296898727556705	0.6	0.509	1
CEP350	0.0262969526524802	0.326976182793983	0.4	0.147	1
MAST4	0.0265518386155406	0.318655214345738	0.733	0.523	1
ARGLU1	0.0269106164668419	0.300055794109472	1	0.716	1
ATP5J2	0.0269455573177115	-0.346902578900085	0.467	0.771	1
FHL2	0.0270884872910825	0.571106975703464	0.933	0.606	1
WBSCR22	0.0271505852234613	0.257559312996673	0.667	0.431	1
PHLDA1	0.0276309242004691	0.611280006363726	0.933	0.628	1
MT1X	0.0276706141243798	-0.937499534982466	0.6	0.748	1
C19orf43	0.0277178974400403	0.259391914855575	0.933	0.725	1
NUP98	0.0277473445578747	0.271303180367741	0.4	0.225	1
SETX	0.0278653453477324	0.26053108338583	0.6	0.22	1
CAST	0.0282216898346323	0.317307599187912	0.8	0.766	1
CFB	0.0282800976152695	-0.505698953912592	0.933	0.95	1
TUBB4B	0.0283264230953802	0.397896346521075	1	0.807	1
GART	0.028431949937074	0.258548922181839	0.6	0.307	1
CNOT4	0.0285224488243667	0.281922273367148	0.6	0.275	1
GAS1	0.0286510760466763	-0.424647927524939	0.2	0.44	1
PRKAG2	0.0286716109330259	0.255111015916491	0.267	0.165	1
HMGN3	0.0290282599511088	-0.351456694800504	0.533	0.78	1
UQCR10	0.0290924459503399	-0.356583196610809	0.533	0.72	1
ELOVL5	0.0294061945559782	0.259449417515089	0.867	0.528	1
ARPC5L	0.0295719837307506	0.301539107113207	0.867	0.472	1
SLC3A2	0.029613934981992	0.358592296562045	0.8	0.459	1
DUSP4	0.0296772111220322	0.646274369013826	0.533	0.161	1
PLAT	0.0296825559881333	-0.549902978020023	0.067	0.284	1
SERF2	0.0296861667527306	-0.330557004125343	1	0.959	1
CCT4	0.0297109388202789	0.261027238196306	0.8	0.606	1
TUBB6	0.0299960072064226	0.342537297563792	0.867	0.56	1
PTBP1	0.0302125446175624	0.250727083289209	0.667	0.413	1
SQSTM1	0.031068287140965	0.515385560818729	1	0.849	1
NDUFB7	0.0311493725643729	-0.352077234690103	0.333	0.61	1
C1GALT1	0.03130414663311	0.327718612694978	0.6	0.477	1
CHMP4B	0.0315254422786713	0.258548922181839	0.667	0.596	1
MT-ND5	0.0319929460746521	-0.358899372265694	1	0.982	1
MRPS21	0.0320906261761219	-0.343980024457483	0.333	0.638	1
KTN1	0.0322373708461111	0.278549588888508	0.867	0.839	1
FTL	0.032383957086238	-0.352707076620605	0.933	1	1
ABI2	0.0325284422985435	0.261218132536868	0.467	0.275	1
MT1E	0.0326237321339449	-0.658515587656659	1	0.936	1
ATP2B4	0.032773058012585	0.318983158466999	0.8	0.541	1
NR4A2	0.0328768120896078	-0.527317325371274	0.067	0.271	1
PGAM1	0.0329889763977819	0.254058568880213	0.933	0.716	1
ANKRD28	0.0332453234304526	0.373859768692833	0.533	0.399	1
CPVL	0.0336463728796155	0.381294747180351	0.4	0.151	1
MIR22HG	0.0339290819811405	0.332238094002014	0.733	0.523	1
RASSF8	0.0345255573558989	0.256966017221334	0.267	0.252	1
CD63	0.0345588238579629	0.253915844267111	0.933	0.972	1
SERPINB1	0.0347466185192084	0.618056729204875	0.6	0.362	1
COL18A1	0.0347554014061328	0.317578932794244	0.667	0.514	1
FAM162A	0.0347776552482405	-0.335816713818323	0.333	0.615	1
HLA-DRB1	0.0350140275343463	-0.477511417082006	0.333	0.491	1
GSTP1	0.0354092180242632	0.272638241625451	0.933	0.94	1
PNRC2	0.0356345171337719	0.252162833715313	0.8	0.541	1
PLTP	0.0357430267859579	-0.389020749881787	0.2	0.427	1
VCAM1	0.0365126018300985	0.775029479481332	0.8	0.592	1
RGS5	0.0366476278427898	-0.726602659263438	0.133	0.266	1
CD99	0.0368925010241675	-0.306384007031204	0.6	0.904	1
CCNI	0.0369887178770725	-0.306708629660252	0.6	0.844	1
ABI3BP	0.0371871196254344	-0.474278074944096	0.6	0.761	1
USMG5	0.0373559002668262	-0.349850062277279	0.6	0.761	1
ATL3	0.0375901799247858	-0.345413716459332	0.133	0.431	1
NOLC1	0.0377513929063451	0.308477009429982	0.667	0.509	1
PCM1	0.0378874154112144	0.281689308893176	0.4	0.349	1
COX7A2	0.0385569408898222	-0.310919162196596	0.533	0.817	1
ATP7A	0.0385903270610187	0.251257446600501	0.2	0.17	1
PCOLCE	0.0387601547660082	-0.47068705832248	0.4	0.596	1
PDIA6	0.0389543278710195	0.333313674298483	0.8	0.771	1
PPIB	0.0390598078801383	0.281131901491981	1	0.991	1
FKBP4	0.0390609784654342	0.281922273367148	0.6	0.257	1
MAFF	0.039687311999524	0.506575167800027	0.8	0.628	1
COL1A2	0.0401183654357672	-0.525139466071261	0.8	0.789	1
TOP1	0.0403715664004301	0.300315865370463	0.667	0.555	1
IL1RL1	0.0403821829185039	1.57387217180267	0.2	0.046	1
NRDC	0.0407499090579654	0.264660476727841	0.533	0.252	1
COX6B1	0.0407883382263126	-0.310424724609267	0.733	0.853	1
RAB31	0.041201850630056	0.343878936480898	0.667	0.578	1
DUSP23	0.0416722924008605	-0.336780569314629	0.133	0.422	1
MT-ATP6	0.0418352640437423	-0.382127206640653	1	0.982	1
ATP2B1	0.0422697999006014	0.345990869684041	0.867	0.596	1
F5	0.0422782754719984	-0.3945108331047	0.067	0.33	1
HSPA5	0.0422821797321664	0.415594588470448	0.933	0.908	1
PDZK1IP1	0.042338036315905	-0.356674943938732	0.267	0.569	1
CLNS1A	0.0429844277258405	-0.319287411867112	0.2	0.486	1
RPS23	0.0432499561449816	-0.340895274835573	1	0.995	1
RPL8	0.0435506139701188	-0.271073253649396	1	1	1
MINOS1	0.0435968728645133	-0.334176024360863	0.267	0.523	1
TOMM7	0.0438160959726284	-0.282659824882192	0.867	0.94	1
ZNF706	0.043878863787758	0.261647778085905	0.733	0.436	1
TRAPPC1	0.0441134127040588	-0.316784281648994	0.333	0.587	1
SYNJ2	0.0442037612205853	0.268856459682849	0.6	0.317	1
ATP13A3	0.0446100238515472	0.304866897205882	0.467	0.271	1
SMS	0.0449304732824097	0.303090697804626	0.4	0.335	1
UQCRC2	0.045123479470139	0.258858375998327	0.667	0.45	1
OAZ1	0.0452914048209724	-0.281749492548047	0.8	0.908	1
NIPBL	0.0455576595601598	0.275308094964337	0.467	0.317	1
RPL11	0.046064557096763	-0.269056816835683	1	1	1
SAR1A	0.0462859801484274	0.258548922181839	0.533	0.303	1
FSTL1	0.0468874160088407	-0.370145829100603	0.467	0.601	1
VIPR2	0.0471511675318582	-0.347024166838712	0.067	0.362	1
NSA2	0.0477350531313196	-0.310919162196595	0.333	0.674	1
YWHAG	0.0479719438716096	0.267911190683453	0.8	0.491	1
TPT1	0.0479804313758038	-0.347156310875905	1	1	1
RPS25	0.0485809979209216	-0.300027989609514	1	0.986	1
MYL6	0.0486843758197865	-0.298645722979769	0.933	0.977	1
HSPD1	0.0488808823393071	0.313405664397487	0.933	0.853	1
ADAM9	0.0491987569112636	0.314374315406653	0.533	0.349	1
C8orf59	0.0499408717430052	-0.30555721905521	0.4	0.647	1
TMSB4X	0.0502099115260324	-0.358681751203658	1	1	1
PLP2	0.0503549577285574	0.317164425016288	0.867	0.638	1
GALNT9	0.0503825439122826	-0.307452954220109	0.133	0.413	1
ITGA6	0.050605776067687	0.282192580167009	0.333	0.193	1
CD200	0.0506348397122716	0.327142144125373	0.867	0.821	1
HDLBP	0.0507603332255853	0.250132376164932	0.733	0.656	1
BTG2	0.0509454612133204	-0.577025607945821	0.133	0.495	1
C2orf40	0.0512657196283242	0.472705603329466	0.533	0.206	1
ANXA4	0.0513012150800055	-0.302480293550731	0.2	0.468	1
RBBP8	0.0515099282684611	0.261854710316339	0.533	0.289	1
CANX	0.0519159925322333	0.365560965878138	0.933	0.697	1
ACSL3	0.0520334952206877	0.326834830047971	0.333	0.206	1
HOMER1	0.0522274508114798	0.302400804710688	0.533	0.229	1
RBMX	0.0522948414932745	-0.3121189223885	0.333	0.56	1
RAB18	0.0523076346688724	-0.301482787233605	0.133	0.436	1
PAPPA	0.0523249609501886	-0.405465108108164	0.267	0.44	1
MSN	0.052576898485815	0.296301534346959	0.533	0.362	1
PODXL	0.0526351273679374	-0.342544274031379	0.133	0.358	1
NDUFA2	0.052825471850713	-0.305301169892372	0.2	0.445	1
FIS1	0.0528972762811003	-0.298706704167091	0.533	0.725	1
TXNDC17	0.0533202719840979	-0.308705302536575	0.267	0.491	1
EFEMP1	0.0535043092887883	-0.367615148282639	1	0.945	1
ATP5E	0.0536796384915865	-0.282322217633641	0.867	0.94	1
PRDX3	0.0537009896114777	-0.297906616842162	0.6	0.697	1
CEBPB	0.0541143009517664	-0.370874780657605	0.333	0.789	1
AC090498.1	0.0546462827943123	-0.365417183594613	1	0.986	1
TEX10	0.0547713214808442	0.26244618132193	0.467	0.335	1
IGFBP6	0.0549521162286618	-0.690850968299595	0.333	0.578	1
RPL22L1	0.0553533766475984	-0.359220122202483	0.467	0.693	1
NDUFB3	0.055374979165363	-0.295476763173393	0.133	0.427	1
HSD17B11	0.0553758459164841	-0.295476763173393	0.133	0.422	1
GPX4	0.0556447827947288	-0.351375726418613	0.4	0.596	1
SLC4A7	0.0557937501431092	0.259787312432985	0.4	0.174	1
HP1BP3	0.05596002720421	0.255442013878359	0.667	0.528	1
FNDC3A	0.0562869694758301	0.252907158275171	0.733	0.317	1
RPS20	0.0568848114030157	-0.299528261886649	0.867	0.876	1
WDR43	0.0569046762081067	0.273368230146511	0.733	0.514	1
TNFAIP3	0.0574656058493865	-0.494640299344973	0.133	0.307	1
IGFBP3	0.0580166165013759	-0.573929630240693	0.267	0.344	1
MFSD2A	0.0585551916039848	0.311928810962343	0.6	0.45	1
PLK2	0.0599031083705348	0.286154188273728	0.6	0.505	1
SPTSSA	0.059939374290971	-0.392618684952662	0.333	0.56	1
CALU	0.0600506581908966	0.255442013878359	0.667	0.537	1
SUMO2	0.0602348764087493	-0.275857853939776	0.667	0.894	1
PDIA3	0.0612184865034028	0.315590860568857	0.933	0.885	1
RPL35	0.0615007561399022	-0.271648758367759	0.933	0.982	1
AK3	0.0619058981936947	-0.287199097315612	0.2	0.505	1
CPA4	0.0620387531386025	-0.429038275826231	0.533	0.573	1
GADD45B	0.0622167971835305	0.767668934072636	0.933	0.523	1
ZFAND5	0.063169487198944	0.322475569346355	0.867	0.702	1
HIGD1A	0.0632566366051757	-0.303539054898973	0.067	0.33	1
TMEM14C	0.0639333616361252	0.252252636598046	0.933	0.807	1
FAM110C	0.0657041934725008	-0.290759328252574	0.067	0.349	1
C12orf57	0.0665812705137391	-0.306708629660252	0.667	0.876	1
CFL2	0.0668223392602044	-0.279622155474681	0.2	0.436	1
NFKB1	0.067251655550826	0.334639055539552	0.467	0.275	1
HMGN2	0.0674354677679662	-0.31190730456949	0.8	0.83	1
UAP1	0.0677598097483815	0.335475525684518	1	0.78	1
TMA7	0.0681668065510867	-0.262581384372811	0.533	0.876	1
S100A10	0.0689491941526537	-0.364564058908562	1	1	1
FXYD5	0.0692824937130455	-0.292854154798957	0.333	0.624	1
ANGPTL2	0.0695230039007184	-0.298484284237349	0.133	0.353	1
COL6A1	0.0695552318186643	-0.342759768052254	0.933	0.872	1
DUSP5	0.0699759100963159	0.331439052808881	0.333	0.28	1
TXN	0.0703070743279303	-0.335816713818323	0.8	0.862	1
TPR	0.070619703110146	0.270787583553019	0.667	0.5	1
YWHAH	0.0709974571503524	0.286372314569717	0.6	0.463	1
ELL2	0.0713387020604982	0.338768448881563	0.4	0.211	1
LSM8	0.0724608664022008	-0.277239175623613	0.067	0.367	1
LGALS8	0.0724671851947748	-0.281066199046914	0.067	0.326	1
CALR	0.0729209346307513	0.301849232716561	0.8	0.881	1
FOSB	0.0732874803252354	0.533527256281398	0.867	0.656	1
CCDC64	0.0735830345327538	-0.284478007201251	0.267	0.477	1
C7orf73	0.0750169732139459	-0.276727797448316	0.2	0.408	1
F3	0.0753027594073037	0.618056729204875	0.467	0.193	1
TMEM98	0.0757276640115315	-0.292460169633968	0.533	0.812	1
GABRB2	0.0764853651656286	-0.297169606613493	0.067	0.284	1
S100A4	0.076641100864164	-0.333886211288265	0.067	0.303	1
RPS4X	0.0776165519447882	-0.291283884913358	0.933	0.995	1
DUSP2	0.078280539514549	0.491926935619774	0.533	0.33	1
DNAJB4	0.078963003191035	-0.345413716459332	0.133	0.284	1
GOLGA4	0.0790284008669958	0.264869484984428	0.6	0.445	1
AMOTL2	0.0798365064702864	-0.306042185117091	0.133	0.431	1
COBL	0.0800874034517886	0.259915509343615	0.467	0.349	1
DSE	0.0805576907864461	-0.32145896538062	0.4	0.569	1
HS2ST1	0.0806963042494581	-0.271278192680751	0.067	0.312	1
SSBP1	0.0810522771005957	-0.265598906753607	0.4	0.606	1
NNMT	0.081235376907013	-0.362651626750547	0.8	0.945	1
NDUFA1	0.0812366493905387	-0.261179781059831	0.6	0.821	1
FABP5	0.0819686541332692	0.520463242884709	0.8	0.399	1
CAPZA2	0.0822222798681007	-0.262717060378718	0.333	0.55	1
TMEM230	0.0822241209230961	-0.262717060378718	0.333	0.532	1
VPS28	0.0822632537001114	-0.26243854763496	0.2	0.477	1
CPE	0.0828722227573182	-0.337863797440048	0.867	0.867	1
MEG3	0.0829868865072001	-0.306708629660252	0.067	0.252	1
AQP3	0.0830528779344007	0.436380125674167	0.333	0.216	1
SCGB3A2	0.0831063207260141	-0.586447848598096	0.067	0.151	1
KDELR3	0.0836070316574143	-0.252393177037082	0.133	0.385	1
PPIC	0.083609343260495	-0.252393177037082	0.133	0.367	1
GMFB	0.083621366450367	-0.252393177037082	0.133	0.385	1
TGIF1	0.0845475069810206	0.298958460519715	0.533	0.472	1
DDT	0.0851422361002438	-0.259183487797407	0.2	0.417	1
FKBP1A	0.0852751019634364	-0.264135591792032	0.933	0.881	1
C2	0.085715310446229	-0.280447578550848	0.4	0.532	1
AHR	0.0857947882636124	-0.342695502765127	0.133	0.376	1
NAP1L1	0.0860675578263711	-0.262887723404988	0.533	0.757	1
MIR222HG	0.0862581731606447	0.373859768692833	0.667	0.294	1
KLK8	0.0863038053963335	-0.258076680822216	0.067	0.303	1
MT2A	0.0873951459326089	-0.541891602065988	1	0.968	1
GYPC	0.0874240190581615	-0.299984659612583	0.733	0.771	1
CFDP1	0.0877319651259085	-0.251409989464026	0.067	0.326	1
S100A13	0.0877600956379035	-0.295189860288052	0.333	0.505	1
FLRT3	0.0881529259859595	-0.289434448717431	0.067	0.312	1
COL5A2	0.0882871212913683	0.269189146128945	0.333	0.344	1
WDR83OS	0.0883283735422792	-0.251525309766293	0.667	0.803	1
CPXM1	0.0896807226130711	-0.29061951699754	0.4	0.587	1
ITSN1	0.0904409829344013	-0.251409989464026	0.067	0.303	1
FHL1	0.091000612222003	-0.334390180052869	0.467	0.56	1
MAGED1	0.0913040572029297	-0.273243473365705	0.333	0.491	1
AP2S1	0.0918477763117183	-0.259649145547381	0.267	0.459	1
IGHG4	0.0925627852316914	-0.395703642311475	0.067	0.234	1
NFIB	0.0930520111596052	-0.282919767696237	0.4	0.555	1
OPTN	0.0946954950311175	-0.25553289704175	0.133	0.339	1
PPP1R12A	0.0957375706063357	-0.250294540380161	0.133	0.404	1
MT-ATP8	0.0959083470443483	0.335153217693423	1	0.972	1
SNCG	0.0959210639655914	-0.299084704549593	0.333	0.445	1
RPL7	0.0964340702202471	-0.252311139217601	0.867	0.954	1
ATOX1	0.0964638279290691	-0.254046889998711	0.2	0.463	1
PLK3	0.0968794464631173	0.25607673303645	0.4	0.321	1
PHPT1	0.0974131868993115	-0.25252419570743	0.4	0.642	1
TMEM43	0.0981995281996346	-0.254046889998711	0.267	0.463	1
NDUFC1	0.0985258862591394	-0.276379910855836	0.467	0.619	1
IL1R1	0.0985594115574753	0.307051099020723	0.867	0.693	1
C10orf54	0.0991963133958774	-0.275484789208719	0.333	0.486	1
RPL27A	0.099577609784309	-0.272195804333262	0.667	0.904	1
CD34	0.0997062115519959	-0.300056049939224	0.267	0.477	1
ID4	0.100195161511877	-0.370239739041039	0.333	0.44	1
EMP1	0.101155509476943	0.536004096200837	0.933	0.752	1
SEMA3C	0.101456981037616	0.335708002728457	0.733	0.642	1
FBLN1	0.103011189669689	-0.397709373642915	0.2	0.321	1
NFE2L2	0.105075527921802	-0.283228362051409	0.533	0.601	1
DDX17	0.105079129001719	0.29521664137372	0.933	0.569	1
KDM6B	0.108079733598445	0.331895569593801	0.667	0.477	1
ARHGAP29	0.109047108594314	-0.306708629660252	0.333	0.578	1
TSC22D1	0.109211847482666	-0.385075152405115	0.467	0.495	1
SRGAP1	0.110291325153051	-0.276270026783421	0.267	0.39	1
CYR61	0.110980511799184	-0.608825868279568	0.8	0.716	1
JUN	0.111384842683204	-0.666798877465189	0.4	0.665	1
THBS2	0.112153673869662	0.37073964135659	0.4	0.252	1
PDGFD	0.113206391163971	-0.265220190596836	0.2	0.413	1
RPS12	0.113494725849142	-0.304164915131031	1	0.995	1
KLF5	0.115898765384534	0.322804597892549	0.733	0.491	1
CALB2	0.116092400218622	-0.349385443024392	0.8	0.922	1
MLF1	0.116147677134993	0.2537805207761	0.467	0.335	1
LAMA4	0.117605286183134	-0.26913762818164	0.8	0.894	1
MRGPRF	0.117692118167319	-0.251233948622096	0.2	0.417	1
ADH1B	0.118452660935	-0.491322323950791	0.867	0.706	1
RRBP1	0.118819343782634	0.263915181370071	0.667	0.505	1
ID3	0.118832383290434	-0.409801419407944	0.133	0.289	1
PLOD2	0.12066936622509	0.266386102695311	0.667	0.711	1
NGFRAP1	0.121997769099787	-0.255450399001031	0.6	0.821	1
KLF2	0.12257457143385	-0.438920586811657	0.333	0.422	1
HCFC1R1	0.123031448357058	-0.277027602577229	0.467	0.683	1
MZT2B	0.124220562761245	-0.261393433448209	0.467	0.596	1
CXCL6	0.124472445407961	-0.288828204382404	0.133	0.422	1
ZFP36	0.125103551675699	0.370175289562336	1	0.945	1
SOD2	0.127708927000701	0.436553838031756	1	0.872	1
H1F0	0.129553708573581	-0.262128998027163	0.2	0.335	1
KRT18	0.130551337623203	0.387677188556807	1	0.968	1
VMP1	0.131753235760919	0.287458333777618	0.667	0.523	1
HMGA1	0.136305902979912	0.391027572315199	0.6	0.431	1
H1FX	0.137986989862216	-0.252393177037082	0.133	0.266	1
NCOA7	0.140817403320987	-0.29952826188665	0.333	0.495	1
DSC3	0.141836747509733	-0.260446911844179	0.267	0.482	1
FAM153B	0.14252225532481	-0.27455151802572	0.267	0.569	1
MMP19	0.143790079441887	0.356862192324262	0.133	0.33	1
CLU	0.144069460928881	-0.348176421719249	0.867	0.913	1
CD55	0.145859768496641	0.376362898910952	0.933	0.674	1
PTGS2	0.147340377806853	0.485777684896819	0.267	0.161	1
UPP1	0.14847631270779	0.278549588888509	0.267	0.06	1
CTGF	0.148603519074523	-0.51855852697484	0.333	0.555	1
MEDAG	0.149709981552735	0.256750360545924	0.933	0.775	1
KRT8	0.15005122080851	0.30845356854204	1	0.977	1
MALAT1	0.150570537259463	0.391293173152974	1	0.968	1
FAM180A	0.152436429583322	-0.254748890729541	0.067	0.179	1
WFDC2	0.156226804203596	-0.340489619517715	0.533	0.55	1
BDKRB1	0.157554522212562	0.50689003376991	0.6	0.362	1
ZNF331	0.158000685156198	-0.342695502765127	0.133	0.284	1
HLA-DRA	0.160903656557175	-0.3121189223885	0.267	0.381	1
SCGB1A1	0.161407834307345	-0.46085930948751	0.267	0.381	1
RPS26	0.16570369371858	-0.275436641684696	1	0.959	1
FOS	0.171908445798914	-0.515468786787044	0.667	0.862	1
CLDN15	0.174251458818608	0.282509990104605	0.867	0.72	1
HTRA1	0.175086178685921	-0.250294540380161	0.733	0.78	1
ANGPTL4	0.179149702657163	-0.414597591671437	0.2	0.349	1
TAGLN	0.180354084297439	-0.402669020806163	0.267	0.362	1
ID2	0.182763944774916	-0.293969603882822	0.6	0.583	1
CREB5	0.186801779432287	0.302908032720549	0.533	0.33	1
NEDD9	0.195313211405473	0.326712990267131	0.267	0.197	1
CITED4	0.195792101275101	-0.281749492548047	0.2	0.284	1
CTSE	0.197433943519316	0.293201865675379	0.4	0.119	1
MYL9	0.199751425788113	-0.271746467098112	0.533	0.596	1
CXCL1	0.200197238673786	-0.717224253554485	0.333	0.367	1
ARC	0.203296109989168	0.557111990979741	0.4	0.183	1
TUBB2A	0.203462314336202	-0.316341901637355	0.733	0.619	1
RSRP1	0.203591818396622	0.297873861714911	0.667	0.385	1
EGR1	0.209901877807152	-0.3737113937548	0.6	0.729	1
SPRY1	0.210142584587628	-0.317500101293016	0.267	0.5	1
LXN	0.211322068500364	-0.250294540380161	0.6	0.665	1
CHI3L1	0.227263836620555	-0.479910606199988	0.533	0.431	1
THBS1	0.229186914057207	0.286154188273728	0.2	0.106	1
ZFP36L1	0.231057674015756	0.285807267194793	1	0.917	1
CPB1	0.2322637352725	0.710332005314046	0.4	0.303	1
CCL7	0.233551914238325	0.266761633136466	0.2	0.092	1
CCL2	0.235202451885153	0.498041129087341	1	0.771	1
GSN	0.244388993885751	0.267010999332015	0.667	0.564	1
CD44	0.246821118896868	0.252289874304953	0.6	0.491	1
IFI27	0.249654802758098	-0.327192591374225	0.6	0.752	1
TPM1	0.257516331186002	0.255442013878359	0.867	0.734	1
MYADM	0.260422456126419	0.255051617621205	0.8	0.716	1
UPK3B	0.265294646863304	0.311345353499799	1	0.94	1
NEAT1	0.268528726200287	-0.319287411867112	0.867	0.839	1
CST6	0.29371862245476	0.34990652767034	0.6	0.183	1
IER2	0.324283054350975	-0.326533820387879	0.867	0.674	1
LTF	0.360317875962209	-0.459049354242271	0.133	0.174	1
FGFBP1	0.382988728731602	0.38054875684363	0.2	0.106	1
CRIP1	0.397094562382511	-0.280236896995239	0.867	0.743	1
IGFBP5	0.402654195029902	0.252907158275171	1	0.583	1
MT1G	0.444359734179038	-0.511777222090319	0.333	0.326	1
NR4A1	0.471030701601901	-0.257601959711947	0.667	0.569	1
ICAM1	0.472471508594054	0.266761633136466	0.4	0.358	1
ATF3	0.485841547186545	0.27437857137117	0.533	0.56	1
STEAP4	0.486595288273242	-0.257755120178467	0.333	0.372	1
SERPINB2	0.554689452468412	-0.443884783943226	0.4	0.317	1
SERPINE1	0.591128231976312	-0.280447578550848	0.333	0.335	1
SFTPC	0.597395397734429	0.254226593748288	0.733	0.261	1
FST	0.693099614574052	0.292938326340608	0.2	0.234	1
IL6	0.993385517226951	-1.223505562507	0	0.335	1
IL24	0.993591500360257	-0.82409496330754	0	0.147	1
LMCD1	0.993592677185506	-0.822080863935838	0	0.183	1
EGFL6	0.993666414722983	-0.702279664123218	0	0.22	1
CADM3	0.993724413501301	-0.616919815172061	0	0.234	1
IGFL2	0.993733346028138	-0.604466354100774	0	0.266	1
KLF3	0.993815211162718	-0.49882732569919	0	0.362	1
CENPW	0.993817544382111	-0.496037923611611	0	0.284	1
IGFBP1	0.993827047308171	-0.484801850344685	0	0.119	1
SCEL	0.993931136589061	-0.374406711088192	0	0.239	1
RNASE1	0.993934464772586	-0.371247150797823	0	0.174	1
HLA-DRB5	0.993937826685942	-0.368077576036544	0	0.275	1
CMTM3	0.993941223638127	-0.364897923119164	0	0.307	1
GADD45G	0.993948125378496	-0.358508125020393	0	0.161	1
AAK1	0.993966042448642	-0.342352684798108	0	0.298	1
VAT1	0.993988921925784	-0.322615201959787	0	0.303	1
PDGFRA	0.993992895510259	-0.319287411867112	0	0.211	1
TSHZ2	0.99400098985497	-0.312598423716315	0	0.234	1
S1PR3	0.994000989884546	-0.312598423716315	0	0.225	1
CD248	0.99400098990819	-0.312598423716315	0	0.211	1
MEA1	0.994005113190215	-0.309237076013611	0	0.298	1
ATF7IP2	0.99400928925794	-0.305864391534971	0	0.211	1
RASL11A	0.994013519258574	-0.302480293550731	0	0.151	1
HMGN4	0.994040112431775	-0.281931625323343	0	0.275	1
EAPP	0.99404947898537	-0.274987152970532	0	0.257	1
TMEM91	0.994054264577148	-0.271496748030764	0	0.248	1
LINC00473	0.994064050920426	-0.264479175372117	0	0.128	1
ERICH1	0.994074137735445	-0.257412008149025	0	0.239	1
FAM84B	0.994074137786447	-0.257412008149025	0	0.206	1
SNTB2	0.994079300144048	-0.253859606544657	0	0.248	1
RALBP1	0.994084545157638	-0.250294540380161	0	0.243	1
CEMIP	0.99591136371267	-0.832111038295776	0	0.11	1
C7	0.996095666688345	-0.414597591671437	0	0.101	1
ZCCHC12	0.996160096799545	-0.315948510601597	0	0.101	1
TBC1D1	0.996203851097801	-0.260951834854149	0	0.252	1
ARHGAP23	0.999998342756422	-0.299084704549593	0	0.303	1
LYRM1	0.999998346543283	-0.278465417346857	0	0.284	1
MRPL17	0.999998350669702	-0.257412008149025	0	0.261	1
HBP1	0.999998352131649	-0.250294540380161	0	0.252	1
