## Supplementary material for "Single-cell RNA-sequencing reveals profibrotic roles of distinct epithelial and mesenchymal lineages in pulmonary fibrosis": Myofibroblasts_cHP_.csv

	p_val	avg_logFC	pct.1	pct.2	p_val_adj
S100A10	4.01694098592302e-62	0.798279160094598	0.989	0.96	1.05954852385692e-57
RPS26	4.38879175917362e-58	-0.683319371078314	0.978	0.972	1.15763160231722e-53
RPS29	1.4360396600233e-55	-0.663337371213508	0.85	0.915	3.78784181124345e-51
SCGB1A1	9.37353330874252e-54	-1.12539852404872	0.177	0.518	2.47245688084701e-49
SFTPC	2.4100637120421e-45	-1.30621438122139	0.548	0.579	6.35702505325345e-41
RPS27	1.04798985994837e-41	-0.52661789035337	0.995	0.99	2.7642828535858e-37
MALAT1	1.53845293459739e-38	-0.694528973866709	0.995	0.99	4.05797730558755e-34
S100A11	6.45894540590141e-35	0.446631714996468	0.989	0.965	1.70367602971461e-30
SCGB3A1	1.66528812517628e-34	-0.810316493910935	0.411	0.591	4.39253048777746e-30
PDK4	1.08669074623993e-32	-0.773831714899406	0.125	0.43	2.86636418135707e-28
TAGLN2	4.62425669733322e-31	0.402704410428449	1	0.967	1.21974018905558e-26
NFKBIA	1.63668044453668e-30	-0.760872088746428	0.774	0.857	4.31707200855439e-26
GPX3	6.71478739899476e-30	-0.833139261033255	0.433	0.627	1.77115947223285e-25
TMSB4X	1.01733163198007e-29	0.41823162405334	1	0.996	2.68341564567382e-25
CTSZ	2.41695085552003e-29	0.451489583594166	0.534	0.23	6.37519127160517e-25
CRIP2	2.03576264836675e-28	0.473020485661343	0.847	0.594	5.36973113759697e-24
RPS21	3.55492660403957e-28	-0.42374796661271	0.973	0.964	9.37682990347517e-24
CES1	6.15750355333294e-27	-0.630223779415206	0.471	0.668	1.62416471226263e-22
RPS28	2.49360019218051e-26	-0.39370212605661	1	0.99	6.57736922691452e-22
SLC19A2	6.46771872875756e-26	-0.594098236765724	0.106	0.327	1.70599016908438e-21
MACF1	1.9128761496943e-25	-0.610135520582156	0.589	0.703	5.04559342004865e-21
AOC3	1.78843393206926e-24	-0.503124396710704	0.204	0.455	4.71735218261908e-20
CRIP1	4.28153165988717e-24	0.591853387724048	0.804	0.683	1.12933960592844e-19
SFTPA1	4.99408141348327e-24	-0.547039246516962	0.054	0.254	1.31728885443448e-19
LAMA2	5.21717703056518e-24	-0.519083169250372	0.567	0.684	1.37613478535218e-19
ACTB	9.29261995326698e-24	0.390392712257965	1	0.999	2.45111436507323e-19
USP53	2.55994112400527e-22	-0.425163286520951	0.12	0.346	6.7523567027887e-18
ANXA2	1.09952217607354e-21	0.354160381797983	0.989	0.936	2.90020964382919e-17
SPARC	3.43923838702966e-21	0.568851740966407	0.989	0.951	9.07167909346815e-17
WSB1	5.14037585549107e-21	-0.414923436423159	0.559	0.746	1.35587693940288e-16
DDIT4	8.91552520061438e-21	-0.599691449805418	0.131	0.352	2.35164808216605e-16
SCGB3A2	1.15772536873441e-20	-0.519835667516234	0.063	0.248	3.05373220511075e-16
RPL38	1.27012734202784e-20	-0.35060381737548	0.88	0.908	3.35021489006683e-16
CTHRC1	1.46889305667243e-20	1.0051386518739	0.665	0.402	3.87449921558486e-16
SFTPB	3.54279469288143e-20	-0.482885484400512	0.199	0.364	9.34482956141334e-16
SERPINA3	4.74618545902155e-20	-0.669234158681375	0.155	0.337	1.25190133852611e-15
CXCL2	6.52935327136666e-20	-1.16006739459548	0.057	0.175	1.72224751238838e-15
PFN1	8.47683168794155e-20	0.316202049128508	0.995	0.97	2.23593389432834e-15
TXNL4A	1.00994605342902e-19	0.304535170637502	0.384	0.192	2.66393470512973e-15
CFL1	1.66523960200256e-19	0.291307159972716	0.978	0.972	4.39240249820214e-15
FMO2	2.08654153123693e-19	-0.583943803452412	0.248	0.465	5.50367059694365e-15
CD99	2.1544817185497e-19	0.323333787448246	0.989	0.955	5.68287642901853e-15
SLC40A1	3.4001753767794e-19	-0.487375470318529	0.362	0.569	8.96864259133102e-15
RPL37A	3.82432773079366e-19	-0.34411068389094	0.989	0.972	1.00874292555144e-14
MT-CYB	7.40053775496313e-19	0.319488029381046	1	0.996	1.95203984362663e-14
GADD45B	7.43769028557827e-19	-0.736410424300483	0.561	0.701	1.96183956662698e-14
RPL37	9.33366919284042e-19	-0.345935459897288	1	0.983	2.46194192299552e-14
LGALS3	9.76901259390303e-19	0.311921087683301	0.984	0.967	2.5767724518938e-14
SEPP1	9.93690679169166e-19	-0.55551174499922	0.665	0.771	2.62105790444451e-14
DYNLL1	1.00179859768044e-18	0.318088137042206	0.965	0.865	2.64244416110169e-14
CD63	1.19198430575631e-18	0.267207158274733	1	0.987	3.14409700329342e-14
SLC38A2	1.24581073847385e-18	-0.453477419218042	0.512	0.659	3.28607498487247e-14
ATP5I	1.44060952748292e-18	-0.356039134266759	0.401	0.604	3.7998957506417e-14
SON	2.26427351660208e-18	-0.341817967753127	0.575	0.76	5.97247425474131e-14
ADAMTS4	2.49711423372824e-18	-0.514753796067784	0.038	0.178	6.58663821430497e-14
SFTPA2	5.14831219113596e-18	-0.394052910508105	0.033	0.21	1.35797030665593e-13
ZFP36	1.02925150551018e-17	-0.638933447378681	0.861	0.902	2.71485669608419e-13
LGALS1	1.1448920039678e-17	0.384802371032293	1	0.988	3.01988163886587e-13
TUBA1A	1.24599052734167e-17	0.449249000105352	0.847	0.659	3.28654921396912e-13
MGST3	1.57564897586124e-17	0.267357432121561	0.921	0.854	4.15608930362919e-13
SCN7A	3.33034265315463e-17	-0.466601328784137	0.425	0.561	8.78444481622596e-13
PPIC	3.76946968597397e-17	0.351584119045188	0.796	0.625	9.94273019069354e-13
SRSF9	4.78142863457178e-17	0.28258310271152	0.529	0.332	1.261197430941e-12
DST	4.82954507524544e-17	-0.418441696336017	0.728	0.77	1.27388910449749e-12
RPS2	5.52598986036587e-17	-0.345282490288537	0.997	0.995	1.45759034546871e-12
SH3BGRL3	5.61977875968782e-17	0.353455437313786	0.916	0.843	1.48232904344286e-12
IL6	9.26313590712661e-17	-0.90496776881018	0.035	0.147	2.44333735822278e-12
ABI3BP	2.10911970634663e-16	-0.408670677015921	0.561	0.674	5.56322504943051e-12
ICAM1	2.42598622669774e-16	-0.905510821161796	0.332	0.352	6.39902387016062e-12
MGP	2.93313890320619e-16	0.497524482205279	0.962	0.964	7.73674048498696e-12
PDGFRA	3.22783049164897e-16	-0.364606880259766	0.36	0.535	8.51404848782248e-12
MYL6	3.2688025861547e-16	0.274418975990653	1	0.995	8.62212058150026e-12
MT-ATP8	3.60693853688944e-16	-0.338382190346716	1	0.986	9.51402177875327e-12
ABCA6	3.6731811612253e-16	-0.34470321144757	0.204	0.432	9.68874994896398e-12
MFAP4	6.06595678037167e-16	-0.476640803322206	0.902	0.884	1.60001741995863e-11
PLEKHH2	7.01658964643979e-16	-0.353911591143017	0.338	0.538	1.85076585104142e-11
RPL34	7.78383863495098e-16	-0.313233157549754	1	0.992	2.05314311674102e-11
CTSK	1.00890495215361e-15	0.504115666931988	0.785	0.53	2.66118859229558e-11
VIM	1.13227216492159e-15	0.289831453395154	0.997	0.999	2.98659428941369e-11
SOCS3	1.29578719383586e-15	-0.58765628291317	0.357	0.454	3.41789788118086e-11
COL4A1	1.54862235921976e-15	-0.449675219493362	0.398	0.527	4.08480119691396e-11
RPL36	1.74721810386652e-15	-0.310852332329876	0.992	0.975	4.60863719256872e-11
NEAT1	2.12896945861358e-15	-0.408757852878117	0.875	0.932	5.61558274098503e-11
ANGPTL4	2.38209945519541e-15	-0.51313769484128	0.131	0.265	6.28326373296892e-11
MT-ND5	2.6310160725202e-15	0.286521138032248	1	0.985	6.93983109448653e-11
GNAI1	5.30653572243468e-15	-0.271392195908659	0.131	0.329	1.3997049275066e-10
PIK3R1	5.61018232161861e-15	-0.363407767323546	0.335	0.523	1.47979779097334e-10
SERPINA3.1	6.14523039754462e-15	-0.366955933376628	0.076	0.216	1.62092742196034e-10
PLPP3	6.15359496699486e-15	-0.458516062025044	0.529	0.631	1.62313374444423e-10
P4HB	7.17140948829562e-15	0.302980685636152	0.877	0.739	1.89160268072773e-10
CD302	8.75326439880114e-15	-0.368395130168894	0.439	0.616	2.30884855047178e-10
A2M	1.09391135984417e-14	-0.569008296381078	0.847	0.917	2.88540999386098e-10
PCBP2	1.39582468165054e-14	-0.288413712235815	0.839	0.873	3.68176676278962e-10
ANGPT1	1.52016208349239e-14	-0.389501235531451	0.349	0.512	4.00973152762788e-10
RPS10	1.62149027419361e-14	-0.317930494895474	0.946	0.981	4.27700489624049e-10
THBS1	1.65577589442919e-14	-0.737717828992488	0.504	0.553	4.36744007673588e-10
ADH1B	1.7909896377604e-14	-0.623035545534582	0.534	0.735	4.72409336752061e-10
C10orf10	2.16774163215207e-14	-0.685075785435101	0.286	0.432	5.71785210312751e-10
NDUFS5	2.4672369794418e-14	0.262447404118156	0.896	0.773	6.50783098067364e-10
NFKBIZ	3.52032076266131e-14	-0.454722143112686	0.319	0.443	9.28555007567174e-10
FAM118A	4.43595475236428e-14	-0.254092990373666	0.101	0.284	1.17007178503113e-09
EMP3	5.13771326075658e-14	0.301564381193966	0.875	0.787	1.35517462678976e-09
EDNRA	5.93832086485042e-14	-0.34073869804274	0.332	0.476	1.5663508945216e-09
IL6ST	8.50196773725891e-14	-0.340038927452232	0.58	0.73	2.24256403005678e-09
SNX3	9.16256231183195e-14	0.251966664441664	0.85	0.723	2.41680906099191e-09
C2orf40	1.04270342249277e-13	-0.3086633838446	0.06	0.22	2.75033881750918e-09
ARPC1B	1.11608724584145e-13	0.252083014915278	0.779	0.636	2.94390332835598e-09
SRM	1.3015054398865e-13	0.264160714021921	0.463	0.288	3.43298089878861e-09
PLSCR4	1.38228192137488e-13	-0.307839503847081	0.362	0.523	3.64604502401052e-09
NPTN	1.61753455280436e-13	-0.269566385082856	0.223	0.41	4.26657088993207e-09
PRELID1	2.4705483585933e-13	0.271233076578981	0.591	0.412	6.51656540546154e-09
SEPW1	2.78706197044298e-13	0.260358096411176	0.965	0.856	7.35143335943745e-09
TCF21	2.98728227089576e-13	-0.494305655139836	0.591	0.633	7.87955444594174e-09
ADAMTS1	3.1412700761357e-13	-0.435266774842555	0.213	0.388	8.28572807982314e-09
FKBP1A	3.59547380949893e-13	0.255879627677845	0.869	0.666	9.48378126731532e-09
CRABP2	3.72729409211327e-13	0.55578422339512	0.362	0.228	9.83148362676717e-09
DPYSL3	3.73091875195245e-13	0.299381805396708	0.668	0.474	9.84104439202497e-09
IER3	3.85780092044221e-13	-0.733975012984432	0.387	0.467	1.01757214878504e-08
ELL2	3.87850671412275e-13	-0.25885097309259	0.095	0.275	1.02303371598416e-08
HSD11B1	4.57120603010311e-13	-0.304463970595232	0.158	0.331	1.2057470145603e-08
FGFR4	4.72735657077517e-13	-0.324624864823079	0.174	0.342	1.24693484267337e-08
OSTC	5.52197465580066e-13	0.288564892273011	0.755	0.657	1.45653125496054e-08
PCOLCE	5.83460639911355e-13	0.342817178115418	0.899	0.771	1.53899412989418e-08
SVEP1	6.3072366208956e-13	-0.307980239896852	0.18	0.315	1.66365980349363e-08
ATP5G1	6.75244029972915e-13	0.258990928566991	0.602	0.415	1.78109117785956e-08
GPC3	7.93502653785038e-13	-0.529153640210439	0.368	0.543	2.09302194988879e-08
LIMCH1	8.47396932554523e-13	-0.386707758962503	0.463	0.619	2.23517888899907e-08
KDELR3	8.5013390171759e-13	0.257685867906191	0.425	0.28	2.24239819256049e-08
TNFRSF12A	9.79494892106948e-13	0.510807724082326	0.654	0.398	2.5836136769105e-08
MT-ATP6	1.19332506131176e-12	0.288610955926191	1	0.993	3.14763351422202e-08
SH3D19	1.2111502045896e-12	-0.281609647977495	0.349	0.502	3.194650894646e-08
NENF	1.21189302247683e-12	0.27445522969613	0.763	0.614	3.19661022538713e-08
TUBA1B	1.25320589986906e-12	0.340854541203069	0.886	0.775	3.30558120208462e-08
ID2	1.35937646675233e-12	-0.339212505213189	0.213	0.372	3.58562730635261e-08
QSOX1	1.5214677808195e-12	-0.354359519481974	0.548	0.663	4.0131755654676e-08
HGF	1.6434505757924e-12	-0.324335921537985	0.256	0.398	4.33492958376761e-08
RPL36A	2.07610973028751e-12	-0.331170198683908	0.444	0.557	5.47615463557935e-08
SLPI	2.09323882661096e-12	-0.335681106494809	0.292	0.387	5.52133605295172e-08
IGFBP6	2.33593826625056e-12	0.562435788162741	0.564	0.456	6.16150436488909e-08
CST3	2.49257659511118e-12	0.292662297091567	1	0.995	6.57466928492476e-08
LOXL1	2.6963893229264e-12	0.252698059912375	0.463	0.276	7.11226611708298e-08
MT-CO1	3.13450342741151e-12	0.257535463706323	1	0.994	8.26787969048334e-08
IL32	6.69026801499221e-12	0.418639914575879	0.662	0.468	1.76469199431449e-07
OSBPL9	7.71457734613019e-12	-0.251496871586387	0.248	0.409	2.03487406658876e-07
CD46	8.1119671854616e-12	-0.291366625483608	0.294	0.48	2.13969358450921e-07
NME2	8.19705619873243e-12	0.272836158613738	0.932	0.908	2.16213751353965e-07
GSN	8.50290286938985e-12	0.396312352851471	0.943	0.844	2.24281068985896e-07
PKM	1.17936212258792e-11	0.253419669832072	0.839	0.735	3.11080347075015e-07
NPNT	1.42442271061119e-11	-0.334984336644636	0.259	0.425	3.75719978377913e-07
VGLL3	1.59430146830751e-11	-0.264629392581214	0.177	0.338	4.20528898295472e-07
DNAJB1	1.81396911209285e-11	-0.40289785872651	0.349	0.495	4.78470632696732e-07
RPL39	2.2274757480022e-11	-0.288071714051383	1	0.977	5.8754127805054e-07
PHLDA2	2.9132395545077e-11	0.311273267867759	0.27	0.129	7.68425197292496e-07
MAP3K8	3.28986566552499e-11	-0.286109359536614	0.163	0.315	8.67767866595527e-07
SPRY1	4.25936771340867e-11	-0.313515799926018	0.431	0.584	1.12349342176581e-06
PNRC1	5.59747439091065e-11	-0.289342435096966	0.801	0.886	1.4764458200905e-06
PDLIM4	8.53007653480545e-11	0.32261185965099	0.354	0.201	2.24997828758563e-06
CCDC85B	8.92632834065214e-11	0.258997239808219	0.714	0.586	2.35449762641382e-06
BTG1	9.90058428610775e-11	-0.271654701875587	0.621	0.77	2.61147711714664e-06
YWHAH	1.05838399667888e-10	0.264632080432671	0.55	0.387	2.79169946803989e-06
AC090498.1	1.23287154897773e-10	-0.302819574872183	0.986	0.977	3.25194528473855e-06
GDF10	1.33383439017964e-10	-0.281461460842422	0.12	0.263	3.51825497097685e-06
CCNL1	1.51135774128856e-10	-0.312214190428914	0.379	0.514	3.98650831419684e-06
MAFF	1.55168851783301e-10	-0.351808540946239	0.215	0.274	4.09288880348813e-06
LAMB1	1.5541358929414e-10	-0.272899008269437	0.504	0.619	4.09934424481152e-06
DPT	2.1211253708939e-10	0.435065633091432	0.684	0.529	5.59489239080683e-06
TMEM30A	2.22234165155543e-10	-0.263936070467144	0.297	0.448	5.86187057430775e-06
FBLN5	2.2647307219562e-10	-0.320912102735864	0.542	0.614	5.97368022530387e-06
APOE	2.38374822382014e-10	-0.564604778353545	0.384	0.53	6.28761268997039e-06
TXNIP	2.56488634759439e-10	-0.29910447745567	0.608	0.648	6.76540071904972e-06
PRELP	2.88508863849666e-10	-0.372693547274117	0.589	0.656	7.60999830176264e-06
RND3	3.06853255923463e-10	-0.257728066998389	0.237	0.357	8.09386833149319e-06
ETS2	3.33084862154388e-10	-0.271103171364477	0.172	0.365	8.7857794090463e-06
SOX4	4.18521431739846e-10	-0.312495730608061	0.455	0.597	1.10393398050019e-05
PIM1	4.86748922540144e-10	-0.343929990120724	0.163	0.249	1.28389763298414e-05
MYL9	5.52400898027452e-10	0.331083349881191	0.847	0.81	1.45706784872701e-05
SAT1	5.75643574483679e-10	-0.335173875551535	0.924	0.95	1.5183750564156e-05
ARGLU1	5.76610983286243e-10	-0.257997431300269	0.322	0.503	1.52092679061412e-05
HSPA1B	6.85333013760847e-10	-0.491646894906067	0.33	0.53	1.80770289039699e-05
HSPA1A	6.96132183452767e-10	-0.472911879765604	0.643	0.769	1.83618786029336e-05
ARID5B	7.80789741938679e-10	-0.325681170131366	0.55	0.619	2.05948910231165e-05
CRISPLD2	8.78261685453171e-10	-0.346142153046146	0.463	0.575	2.31659084771983e-05
CHRDL1	8.91256554748206e-10	-0.287216254922502	0.259	0.425	2.35086741445934e-05
CD9	1.00137406658493e-09	0.306672148681401	0.858	0.711	2.64132437543108e-05
CDKN1A	1.33251200632059e-09	-0.457339433433026	0.267	0.377	3.51476691907181e-05
IL1R1	1.70452888411815e-09	-0.31844474017955	0.409	0.484	4.49603583763844e-05
MBNL1	1.77741121504804e-09	-0.267541808348212	0.338	0.493	4.68827756193222e-05
STAT3	2.28519101405109e-09	-0.258302581216008	0.512	0.623	6.02764833776256e-05
FIGF	2.96629346174402e-09	-0.283454725644241	0.044	0.175	7.82419226404219e-05
SERPINE2	3.00579359733608e-09	0.376468407275864	0.398	0.257	7.92838177169338e-05
NDNF	4.73553868458892e-09	-0.260599667494854	0.251	0.374	0.000124909303883402
CD82	4.92203039165781e-09	-0.283843611626083	0.447	0.582	0.000129828395640758
SERPING1	5.16620104057467e-09	-0.253509204182758	0.932	0.937	0.000136268884847238
MAMDC2	5.40815189818007e-09	-0.323913995306148	0.46	0.532	0.000142650822618296
MT2A	5.66973436790565e-09	-0.461687648081833	0.907	0.94	0.000149550583422247
TAGLN	7.77611987410574e-09	0.491006651833235	0.883	0.677	0.000205110713919287
S100A16	1.08757174527824e-08	0.254558823446372	0.58	0.52	0.000286868799252042
DKK3	1.12355614290496e-08	-0.282453258025422	0.807	0.772	0.00029636040381404
TUBB	1.47657514668197e-08	0.259580674046696	0.823	0.688	0.000389476226440303
SERPINH1	1.66927118449897e-08	0.296744405559915	0.73	0.633	0.000440303660335294
PTGDS	1.76688519177795e-08	-0.517453428167675	0.659	0.782	0.000466051307035271
GLUL	1.89625014390449e-08	-0.274027930945115	0.649	0.717	0.000500173900457687
G0S2	2.49270522521384e-08	-0.538439298390416	0.256	0.389	0.000657500857254655
SPTBN1	2.60697616751601e-08	-0.256483947246919	0.717	0.752	0.000687642103705697
NREP	2.87415258603795e-08	0.27515515717125	0.403	0.233	0.00075811522761923
KDM6B	2.91930604068592e-08	-0.260421066830581	0.174	0.222	0.000770025354351724
SRGN	3.04862714786982e-08	-0.295081039705032	0.632	0.695	0.000804136382793624
SLC2A3	3.0932327319158e-08	-0.354766734162475	0.338	0.438	0.00081590199769743
SPON1	3.97611927824956e-08	-0.264173064033117	0.635	0.677	0.00104878098202389
S100A4	4.18719137404305e-08	0.298606198903431	0.94	0.865	0.00110445546873133
COL14A1	5.37764860803259e-08	-0.365522437779716	0.589	0.604	0.00141846237334076
TPPP3	6.17004371760713e-08	0.273783502175549	0.357	0.187	0.00162747243139323
LBH	7.13472909272443e-08	-0.292687905441187	0.548	0.631	0.00188192749278792
MAT2A	8.4415528478347e-08	-0.260567433487681	0.332	0.401	0.00222662839467336
COL1A1	8.51852151979042e-08	0.466295741199712	0.937	0.881	0.00224693042127512
RBP4	9.71748044553768e-08	0.443998911865008	0.109	0.033	0.00256317981711947
NR4A1	1.17957139974763e-07	-0.482343050069626	0.428	0.504	0.00311135548111432
TGM2	1.24814779990045e-07	-0.339825235577774	0.403	0.561	0.00329223945179741
CXCL1	1.30788570688698e-07	-0.431044471649835	0.033	0.107	0.00344981012905578
PPP1R15A	1.33930212689688e-07	-0.267670165958151	0.578	0.649	0.0035326772201159
SFRP4	1.57061766834742e-07	0.533512061851423	0.444	0.312	0.0041428182238
TIMP1	1.64973819640164e-07	0.345969332399668	0.997	0.987	0.00435151444064862
HTRA3	1.91743062024053e-07	0.285324028340763	0.471	0.307	0.00505760674700845
SOD2	1.95972564924032e-07	-0.403085706171457	0.619	0.654	0.00516916834500118
PMEPA1	2.20334008961711e-07	0.264800598959469	0.42	0.298	0.00581175015438304
CEBPB	2.29767966590041e-07	-0.268233395549393	0.48	0.529	0.00606058965474551
NAMPT	2.36270159111246e-07	-0.371981067862177	0.327	0.394	0.00623209798687732
BHLHE40	3.00719628508544e-07	-0.29664557132777	0.289	0.4	0.00793208164116987
MYC	3.90828088482106e-07	-0.274961360439939	0.183	0.294	0.0103088724898925
CLU	4.18202065562938e-07	-0.555665446357223	0.512	0.543	0.0110309158833536
FOSB	4.65806450991728e-07	-0.359027267132295	0.526	0.563	0.0122865767578088
MMP19	4.92773010513152e-07	-0.364433921276154	0.425	0.422	0.0129978736983054
MFAP2	5.88818650487149e-07	0.282884840448856	0.809	0.68	0.0155312695438995
CYR61	7.5390284654222e-07	-0.460458924409394	0.728	0.746	0.0198856953832441
ADM	8.59722177689899e-07	-0.312766871359109	0.084	0.228	0.0226768918809265
CSRP1	1.00780078624365e-06	-0.25283710872474	0.706	0.709	0.0265827613387488
MT1A	1.66259559745213e-06	-0.418713212154447	0.142	0.204	0.0438542840739948
INHBA	2.19291000443472e-06	0.282372262383822	0.305	0.189	0.0578423871869747
HTRA1	3.15986934318819e-06	0.275110599587014	0.608	0.445	0.0833478736652748
PRSS23	3.16029369334696e-06	0.2655117155971	0.422	0.268	0.0833590667494128
WISP2	4.14362057763617e-06	-0.391809870826343	0.128	0.24	0.109296279976309
IRF1	4.44145074139887e-06	-0.26300411517295	0.226	0.303	0.117152146205878
CITED2	5.75901510130849e-06	-0.280904403088312	0.341	0.481	0.151905541327214
OGN	5.87934759909702e-06	0.297646793906894	0.55	0.409	0.155079551621382
ISLR	8.53644066899682e-06	0.269934016879794	0.649	0.554	0.225165695526129
PENK	1.0449361110801e-05	-0.526689194143196	0.079	0.103	0.275622798019597
PPP1R14A	1.40222301819989e-05	-0.25595581024169	0.452	0.562	0.369864365510584
EFEMP1	3.67663752911005e-05	-0.263491626015383	0.531	0.59	0.969786681053357
CCDC80	5.26195370950478e-05	0.262215720890344	0.681	0.567	1
SPON2	7.56006253535619e-05	0.26657488005757	0.651	0.519	1
THY1	0.000113715709986897	0.250570331605958	0.782	0.604	1
EMP1	0.00012810688967247	-0.255726778514209	0.714	0.607	1
CH25H	0.000129958316105991	-0.313888463726507	0.21	0.227	1
RGS16	0.0001594213042436	-0.311084213850987	0.109	0.133	1
APOD	0.000165210152441196	-0.37678346242346	0.471	0.519	1
C7	0.00023866379999236	-0.301408369420414	0.556	0.62	1
IGFBP3	0.000460681166120147	0.420839512866038	0.346	0.192	1
IGFBP4	0.000563458998892988	0.26213635543653	0.896	0.74	1
GJB2	0.00101398354754468	0.268008307579966	0.123	0.04	1
CXCL14	0.0243989849562549	0.29991012109794	0.305	0.2	1
CCL2	0.0284735060331113	-0.275681760540161	0.7	0.587	1
GSTM1	0.987673404005893	-0.424368334539116	0	0.277	1
XIST	0.987927960513017	-0.296380193359356	0	0.137	1
