## Supplementary material for "Single-cell RNA-sequencing reveals profibrotic roles of distinct epithelial and mesenchymal lineages in pulmonary fibrosis": Myofibroblasts_sacroidosis_.csv

	p_val	avg_logFC	pct.1	pct.2	p_val_adj
RPL7A	1.00344359086695e-18	-0.757271252587287	0.981	0.995	2.64678315962976e-14
RPLP0	2.48017938127539e-14	-0.717890030117547	1	0.995	6.5419691539901e-10
RPL13	1.95534913845134e-13	-0.611168977901672	1	0.998	5.1576244224931e-09
RPLP1	7.41301734042823e-13	-0.607133788554389	1	0.999	1.95533158388475e-08
LGALS1	8.30708805944136e-13	-0.782935899502643	0.981	0.991	2.19116061743885e-08
RPS12	1.57980109344691e-12	-0.615943936204685	1	0.996	4.16704134418492e-08
B4GALT1	1.75905412696891e-11	0.703010006944156	0.722	0.315	4.6398570707059e-07
RPS6	2.02517217188998e-11	-0.583099324538014	1	0.995	5.3417966377942e-07
RPS14	2.19353398685815e-11	-0.586371413250646	1	0.992	5.78588459713573e-07
S100A10	3.10980355966658e-11	-0.823576764251618	0.926	0.967	8.20272884933254e-07
RPS24	3.31124585416092e-11	-0.571877854861702	0.981	0.995	8.73407318952027e-07
RPS18	5.23274653858094e-11	-0.612851775750731	1	0.992	1.38024155448149e-06
RPL18A	1.10454197539199e-10	-0.555832878322949	1	0.993	2.91345036849145e-06
RPL29	1.73874715133809e-10	-0.575309791026495	0.981	0.987	4.58629336108449e-06
RPS8	1.94126640446987e-10	-0.560842106121178	0.981	0.996	5.12047839507018e-06
RPS3	3.64448804189279e-10	-0.542046922271419	1	0.993	9.6130661081006e-06
RPL12	8.83101853093602e-10	-0.551217106618713	1	0.99	2.32935775790499e-05
RPL8	1.04152923992703e-09	-0.499862308161131	0.981	0.995	2.74724167615553e-05
TMSB10	1.60324405883511e-09	-0.580642498590144	1	0.999	4.22887685398936e-05
RPLP2	1.98117122747555e-09	-0.518118495455806	0.981	0.982	5.22573534671225e-05
PPIA	2.03563081168981e-09	-0.49026783870345	0.981	0.987	5.36938339199421e-05
MALAT1	4.57064967884775e-09	0.75394095429496	1	0.991	0.000120560026578967
RPS19	4.67043635205639e-09	-0.555626617484763	0.981	0.989	0.000123192099658191
RPL18	7.70579788110079e-09	-0.475829995511813	1	0.995	0.000203255830709795
RPL19	7.79054089236652e-09	-0.461173143109017	1	0.997	0.000205491097117952
RPL30	8.42067842718756e-09	-0.483080728777094	0.981	0.992	0.000222112234873926
RPL10	1.51131330168971e-08	-0.461993787492407	1	1	0.000398639109586694
RPL32	1.7713113373378e-08	-0.487891653062385	1	0.995	0.000467218791449593
SEPW1	2.14105749316924e-08	-0.537322339249632	0.833	0.881	0.000564746734973251
RPS2	3.20993783729929e-08	-0.551988302271138	0.981	0.996	0.000846685303344434
SERF2	3.6424156821907e-08	-0.483725359650152	1	0.991	0.000960759984491441
TMSB4X	5.01191989065363e-08	-0.4967439797653	1	0.997	0.00132199410955771
RPS15A	5.56984631112132e-08	-0.486634011438783	1	0.993	0.00146915836148447
APOD	8.17820954616944e-08	-1.12026865236115	0.167	0.52	0.00215716633199311
MMP2	8.29165992234824e-08	-0.643376439280073	0.759	0.899	0.00218709113771779
RPL26	9.45375039909151e-08	-0.4971399008452	1	0.986	0.00249361574276837
PPDPF	1.00753571318947e-07	-0.49375642917593	0.963	0.973	0.00265757695067987
RPL39	1.05432346263643e-07	-0.54715225935616	1	0.981	0.00278098899739612
EID1	1.29335459316147e-07	-0.50744234359336	0.556	0.837	0.00341148141038201
S100A6	1.68376579851171e-07	-0.510217021379328	1	0.996	0.00444126904673433
GAPDH	1.73336416351332e-07	-0.474361769175453	0.944	0.992	0.00457209465409909
UACA	1.73455923512169e-07	0.475406214656037	0.648	0.477	0.00457524689448048
MIF	2.34018307039412e-07	-0.484438250036578	0.926	0.955	0.00617270088477858
RPS15	2.48369654396295e-07	-0.405664035161767	0.981	0.996	0.00655124637401108
RPL3	2.57773271999129e-07	-0.398689183662861	0.981	0.998	0.00679928559552103
RPS7	3.16232773388704e-07	-0.423310597317216	1	0.992	0.00834127186367385
MRPS21	4.22712061712075e-07	-0.524234607372794	0.167	0.53	0.0111498760517794
RPS27A	4.81323412854892e-07	-0.403940439741671	0.981	0.996	0.0126958676608735
S100A11	4.87572454661995e-07	-0.477048851127593	0.926	0.972	0.0128606986366195
RPL41	4.96789080715785e-07	-0.493912138295594	0.963	0.978	0.0131038055820403
LAPTM5	5.10373316558173e-07	0.260635854434258	0.556	0.229	0.0134621169708549
RPL36	5.23149090668929e-07	-0.475189653546443	0.981	0.979	0.0137991035645743
RPL28	6.51311495729187e-07	-0.430959456582045	1	0.997	0.0171796433228488
GABARAP	7.05323438463508e-07	-0.438831370144275	0.944	0.961	0.018604316336352
EEF1D	7.22095814129906e-07	-0.420776771068054	0.944	0.957	0.0190467212893045
RPS3A	7.50607098548553e-07	-0.424126310574854	1	0.994	0.0197987634384152
RPS13	8.42134339578701e-07	-0.403590799527828	1	0.993	0.0222129774750674
UBA52	8.6832763935106e-07	-0.40369329514317	0.907	0.976	0.0229038781431629
S100A13	1.23334061451816e-06	-0.504921946955041	0.574	0.811	0.0325318253891455
TPT1	1.45607818592262e-06	-0.398268825968295	1	0.996	0.038406974310081
TAGLN2	1.95500564676164e-06	-0.428881951500885	0.981	0.973	0.0515671839446317
RPL15	2.10075275957817e-06	-0.372131488562486	1	0.995	0.0554115555393934
RPL9	2.26827681203249e-06	-0.385261997219932	0.963	0.984	0.0598303374709809
RPL13A	2.37159349038971e-06	-0.42267483414436	0.963	0.976	0.0625555214960094
ZFAND5	2.76288655547373e-06	0.505149109702417	0.685	0.545	0.0728766586737306
RPL22	3.46394361860717e-06	-0.379841996712714	0.944	0.98	0.0913684408280013
MYL6	3.46751517656329e-06	-0.391071602768739	1	0.996	0.09146264781221
SRGN	3.50818069745755e-06	0.597125667127286	0.944	0.673	0.0925352822568379
EEF1A1	3.54172698673701e-06	-0.417361615587139	1	1	0.0934201327291622
VPS13D	4.62139265646926e-06	0.277679988667096	0.296	0.113	0.12189847409969
ZBTB38	4.8978771515905e-06	0.370234712655768	0.481	0.408	0.129191305627503
ANAPC11	4.9741024491916e-06	-0.464975166278883	0.333	0.619	0.131201900302327
COL6A2	4.98280899943029e-06	-0.516949545551007	0.889	0.923	0.131431552977973
RPS5	5.65578979831977e-06	-0.385502868928356	1	0.986	0.149182767510281
RPL6	5.76063032369291e-06	-0.382225392358247	0.981	0.992	0.151948146048048
RPS9	6.64080845414192e-06	-0.37084044855093	0.981	0.989	0.175164604594901
RPL11	7.59583113338096e-06	-0.354719098477425	1	0.997	0.20035523780519
MT-CO2	7.62515142131079e-06	-0.410048735027287	1	0.993	0.201128619039915
RPL37	8.303784158239e-06	-0.420853055952241	1	0.986	0.21902891474187
OSBPL8	8.81162205699353e-06	0.418196302896078	0.593	0.479	0.232424154997318
DYNLT1	8.94559250772241e-06	-0.434931438574729	0.204	0.491	0.235957893576194
RPL23A	1.01857943851248e-05	-0.356303714236093	0.944	0.985	0.268670698496436
PTMA	1.04600960560218e-05	-0.378056502954569	0.981	0.995	0.275905953669687
TIMP1	1.18225013384538e-05	-0.680470607775506	1	0.989	0.311842117804395
RPL27	1.19958015772234e-05	-0.380944977626217	0.889	0.956	0.316413258202422
SARAF	1.28533164901264e-05	0.319211872318634	0.944	0.829	0.339031929060064
SMC1A	1.3260897404556e-05	0.338562779753802	0.389	0.194	0.349782690839973
FBLN1	1.35820200494118e-05	-0.567390159520887	0.907	0.883	0.358252942843334
RPL17	1.48560441018465e-05	-0.469867334349768	0.907	0.937	0.391857875274405
DNAJC15	1.59266722521134e-05	-0.417753588833014	0.111	0.452	0.420097833993996
RPL7	1.60436306697292e-05	-0.391352100432483	0.889	0.956	0.423182846175447
HSPA5	1.64597172208756e-05	0.471153423394113	0.778	0.753	0.434157961135037
RPL14	1.64756322506785e-05	-0.356196022342496	0.981	0.994	0.434577751876147
SON	1.67167497540737e-05	0.371278949348648	0.889	0.715	0.440937708263201
SLC38A2	1.79371751078341e-05	0.543580982250952	0.759	0.623	0.47312886781934
GNB2L1	1.79990013810227e-05	-0.349256604319105	0.963	0.993	0.474759659427235
CFL1	1.86984752771396e-05	-0.36093183730903	0.963	0.974	0.493209682385112
NACA	1.88687184277617e-05	-0.349480204514341	0.981	0.987	0.49770018596907
RPL34	2.28115685358593e-05	-0.395049581793858	1	0.993	0.60170074327036
ATOX1	2.51310344010113e-05	-0.41669689294115	0.167	0.446	0.662881294395476
IGFBP6	2.67576760315867e-05	-0.69673151415574	0.259	0.486	0.705787220685163
PHPT1	2.79507808758547e-05	-0.42832447782795	0.278	0.586	0.73725774716242
ATP5E	2.83493272748134e-05	-0.36655578412588	1	0.952	0.747770205527753
DNAJC3	3.13288825937879e-05	0.338994561079879	0.519	0.426	0.826361936176345
RPS10	3.17682916561041e-05	-0.414553973385063	0.981	0.973	0.837952229013059
NPC2	3.39087386919511e-05	-0.403905518766593	0.926	0.923	0.894410800477594
PPA1	3.39149447324538e-05	-0.416687980324896	0.148	0.502	0.894574497207933
RPS28	3.40067316814976e-05	-0.372345093008672	1	0.992	0.896995561562861
C12orf57	3.42841144606524e-05	-0.40493300783593	0.519	0.824	0.904312087128629
FRMD4B	3.54882413514825e-05	0.37072836784427	0.407	0.259	0.936073342128054
OGN	3.66335333848737e-05	-0.568006258170438	0.222	0.446	0.966282710092814
RPS23	4.21859281581365e-05	-0.340938829662516	1	0.996	1
CCDC50	4.48785866191324e-05	0.317208117734903	0.389	0.323	1
CXCL14	4.5910994456008e-05	-0.965115360381617	0.019	0.229	1
AC090498.1	4.88033933091298e-05	-0.453713880693815	1	0.978	1
RPL5	5.0313723574412e-05	-0.34395595220864	1	0.987	1
CRABP2	5.37029157487742e-05	-0.599053303668084	0.037	0.264	1
ITGA2	5.6436420654996e-05	0.60273591030505	0.37	0.169	1
LGALS3	5.83183521309709e-05	-0.359165934903096	0.963	0.971	1
PTPRK	6.57007220262952e-05	0.325192307208745	0.37	0.238	1
MBNL1	6.84586836581402e-05	0.435259630797331	0.667	0.453	1
NDUFA4	6.84676210723438e-05	-0.34881247209069	0.944	0.928	1
RPL10A	8.40895008957953e-05	-0.327692026153152	0.981	0.983	1
NME2	8.73725028732331e-05	-0.391222541020674	0.889	0.914	1
RPL24	9.78835110448218e-05	-0.321306283643286	0.981	0.988	1
PSMB6	0.000102838884596449	-0.370376026276983	0.278	0.538	1
APOE	0.000104106022191832	-0.776742796986977	0.5	0.499	1
REV3L	0.00010662683491183	0.373668881159622	0.481	0.282	1
SFRP4	0.000107073135980414	-0.736143179972436	0.167	0.346	1
CAV1	0.000110403615143996	-0.502039358815228	0.611	0.693	1
IL6ST	0.000124539557993515	0.408623896193198	0.815	0.694	1
HTRA3	0.000124947255660217	-0.439302574497617	0.111	0.35	1
MYL9	0.000128883061734418	-0.486481150682306	0.741	0.82	1
C19orf60	0.000130255872366615	-0.362494117048931	0.259	0.525	1
CD302	0.000135536048099071	0.43879402554203	0.778	0.572	1
HCFC1R1	0.000140849895252214	-0.40118762343846	0.222	0.513	1
C8orf59	0.000142815152073426	-0.365956226607423	0.148	0.46	1
GSTP1	0.00014282178782588	-0.327470964144359	0.963	0.969	1
SELM	0.000148503814760951	-0.361462170121265	0.648	0.877	1
RPL35	0.000155211852339827	-0.322165410793532	1	0.973	1
BGN	0.000158872994104456	-0.506813322843527	0.741	0.891	1
PFN1	0.000163733267450705	-0.333449973206963	0.944	0.976	1
SH3D19	0.000164006568080007	0.351301549499082	0.648	0.463	1
CUTA	0.000164349919655051	-0.355101619011341	0.389	0.631	1
C11orf96	0.000165530978590398	-0.689624827999913	0.222	0.451	1
COL3A1	0.000169946938993719	-0.693228231166558	0.722	0.908	1
FUNDC2	0.00017001008086443	-0.34320018437091	0.148	0.464	1
KIF26B	0.00017368739413973	0.271971889396358	0.222	0.086	1
JTB	0.000174347630788343	-0.364971349096014	0.259	0.534	1
NEAT1	0.000175124103633096	0.457083036355042	1	0.917	1
RPS11	0.000176065792830667	-0.321744664855141	0.944	0.932	1
PGAP1	0.000196490681369727	0.276472722976921	0.352	0.165	1
RPL35A	0.000199725245278805	-0.326993884982266	1	0.985	1
PHF3	0.000208094940100001	0.311739819557332	0.352	0.261	1
ATP5J	0.000232206960627096	-0.333390992448077	0.556	0.71	1
RPL22L1	0.000233938543615268	-0.400080243925235	0.204	0.452	1
RABAC1	0.000234535586813028	-0.360351650626492	0.593	0.752	1
RPS25	0.000236371092396236	-0.297390716297443	0.981	0.989	1
SSR2	0.000238914567935144	-0.330205875011005	0.611	0.754	1
AKR1A1	0.000241850474811164	-0.335759185004461	0.148	0.413	1
KDM5A	0.000244997405062273	0.271935409688192	0.333	0.189	1
COX4I1	0.000252388597568384	-0.298063481451265	0.944	0.954	1
CST3	0.000253272927876914	-0.368501260866578	1	0.996	1
MT-ND4	0.000267161874996074	-0.334125349892487	1	0.994	1
PTMS	0.000288797938139429	-0.350465332394157	0.574	0.804	1
NDUFB5	0.000293554150951357	-0.319793529147349	0.093	0.366	1
CHCHD2	0.000298223229352853	-0.277482541776844	0.926	0.959	1
MZT2B	0.000329061742699705	-0.339318167870349	0.13	0.385	1
TJP1	0.00033068467327289	0.286431062951547	0.426	0.32	1
MAP3K8	0.000340425839555905	0.442099825389588	0.426	0.278	1
ANXA2	0.000350504104351654	-0.337030159896739	0.944	0.948	1
TCEAL8	0.000355045928686625	-0.327388595213873	0.037	0.313	1
MT-CO3	0.00036648439331415	-0.32563454702169	1	0.995	1
NDUFS4	0.000384901960894874	-0.302297207576807	0.093	0.358	1
MRPL51	0.000385639170758532	-0.327783904218889	0.278	0.498	1
JADE1	0.000387840315547272	0.277828125842391	0.296	0.148	1
PCOLCE	0.000390574495833824	-0.410133948511173	0.537	0.807	1
BRK1	0.000395389545753924	-0.318812901401244	0.685	0.752	1
PRELP	0.00040057927198933	0.516628768448309	0.815	0.636	1
STAT3	0.000424156920162369	0.354991910042595	0.685	0.597	1
SUMO2	0.000431375296331276	-0.280535990664007	0.907	0.952	1
NUDT4	0.000448835036183665	0.338013741472043	0.444	0.325	1
FBP1	0.00045274045755516	0.272774980447579	0.463	0.201	1
ERH	0.000465382573568294	-0.316286908437749	0.463	0.695	1
RORA	0.000469093551425281	0.330210942763722	0.519	0.326	1
TRA2B	0.000485124221353566	0.29851521195359	0.444	0.38	1
G3BP2	0.000494205403337252	0.2601556623482	0.296	0.189	1
ISOC2	0.000501702077362973	-0.301514323915482	0.074	0.316	1
CAB39L	0.00051203083601603	0.283354003719815	0.37	0.219	1
MRPL41	0.000514015377062687	-0.326313596006181	0.185	0.419	1
THBS1	0.000514133451341154	0.862268871737123	0.741	0.536	1
B2M	0.000515434486096132	-0.265187256468026	1	0.999	1
BTF3	0.000532906884816559	-0.278513836061512	0.926	0.964	1
CDK17	0.000551628258262184	0.256420361764983	0.222	0.142	1
RPL37A	0.000563898517986146	-0.319995630777907	0.981	0.976	1
FKBP10	0.000574634173418412	-0.34009112625827	0.241	0.516	1
RPS16	0.000578043939635631	-0.283197746174223	1	0.981	1
ABI3BP	0.000589815297380139	0.414122915014065	0.889	0.642	1
TMEM230	0.000599961808496804	-0.329430177523759	0.241	0.515	1
WSB1	0.000616531025240457	0.351882894283251	0.815	0.703	1
ZNF106	0.000627079184149264	0.348715898414059	0.593	0.438	1
MMP19	0.000653589128197643	0.667428736020205	0.685	0.414	1
TDO2	0.000670904126593325	-0.373041259654418	0.037	0.23	1
FXYD1	0.000688328777272706	-0.34666427196882	0.389	0.607	1
EPAS1	0.00070497106871627	0.370104676462178	0.519	0.376	1
IGFBP3	0.000730049418135919	-0.663882227014753	0.093	0.229	1
KDELR1	0.000742133145239748	-0.315468306889152	0.444	0.688	1
NCAM2	0.000747969128494972	0.261462771756127	0.315	0.165	1
RPL21	0.000748559590784557	-0.303495361003602	0.963	0.979	1
PRDX1	0.000752836187333038	-0.279295747458708	0.963	0.926	1
COX6B1	0.000767311197002064	-0.294280726340498	0.815	0.833	1
HSPB6	0.000779307532121941	-0.411556550585204	0.352	0.537	1
ZNF706	0.000782041817465821	-0.316722758650983	0.315	0.546	1
PIK3R1	0.000809500653566132	0.390341049299032	0.556	0.48	1
RPSA	0.000824221133451333	-0.292154405448975	0.981	0.967	1
KLF10	0.000836284564451805	0.432010310230954	0.537	0.406	1
NUFIP2	0.000844438037196208	0.274652322983082	0.389	0.22	1
DDX6	0.000860961860945387	0.27282999901636	0.37	0.222	1
NGFRAP1	0.000885360213961208	-0.325120786799405	0.5	0.702	1
MGST3	0.000891637939929548	-0.278085838094432	0.852	0.869	1
MIR22HG	0.000915994427862394	0.340225544550147	0.352	0.236	1
PER1	0.0009736017151758	0.309634173471663	0.444	0.282	1
PNKD	0.000985009650091874	-0.281655785265797	0.167	0.379	1
ZBTB16	0.00106661408912597	0.339661398575239	0.389	0.197	1
UBE2N	0.00108113738548664	-0.282789358030296	0.13	0.371	1
TPPP3	0.00112645518377319	-0.326337085347893	0.056	0.229	1
UBB	0.00116848781784459	-0.282264203581363	0.981	0.943	1
FAM127A	0.00118099378053671	-0.304403455574825	0.426	0.677	1
CRIP2	0.00121618136195143	-0.351582614229683	0.407	0.656	1
MACF1	0.00122337577368093	0.475694151775552	0.852	0.673	1
NRP2	0.00123202427488886	0.363573846432844	0.426	0.266	1
IMPDH2	0.00123973964126551	-0.293069537427026	0.167	0.414	1
ATP5G1	0.00125654003350467	-0.295759103443442	0.204	0.463	1
TNC	0.00133642562908411	-0.624036318467553	0.222	0.37	1
ARF5	0.00134623076782572	-0.297442568092823	0.389	0.666	1
C19orf70	0.00138932961133676	-0.299162264500101	0.204	0.445	1
SSB	0.00139981055752463	-0.286217988129806	0.204	0.466	1
COX6C	0.00140753365716764	-0.281575095948442	0.87	0.89	1
DST	0.00143222789313307	0.378692968063119	0.889	0.757	1
GLIPR2	0.00149344672737349	-0.262375273413833	0.074	0.277	1
TMED2	0.00149689736508816	-0.300027593361456	0.333	0.602	1
SPCS3	0.00151022349802581	0.282637750489267	0.463	0.282	1
GTF2B	0.00155092944433129	0.27829762379441	0.222	0.253	1
RPL31	0.00155268694179944	-0.283458102864357	0.926	0.904	1
COA3	0.00155341667978561	-0.262073878776376	0.111	0.324	1
PDE4D	0.00155431202518355	0.352645751449973	0.481	0.332	1
EI24	0.00158190327904742	-0.252954404542799	0.093	0.319	1
ACSL4	0.00160718144427963	0.309055564381421	0.37	0.206	1
TMA7	0.00162533107863184	-0.252760908764549	0.852	0.909	1
C1QTNF2	0.00164229821046569	-0.253914055652433	0.037	0.268	1
SEC61G	0.00165105681154999	-0.290753898071706	0.519	0.714	1
ANO6	0.00165744160055026	0.287802706989595	0.537	0.388	1
POLR2K	0.00166079745740635	-0.259405102488819	0.093	0.358	1
RBM39	0.00167161734990172	0.275425132990793	0.648	0.627	1
PFDN5	0.0016758713212058	-0.25553543242158	0.926	0.963	1
RGN	0.00168451710136449	0.287185495277032	0.444	0.264	1
TXNL4A	0.00170849183102959	-0.279120843986428	0.037	0.239	1
SPTBN1	0.00171037123114382	0.336755750872719	0.741	0.745	1
ARHGAP10	0.0017317731388798	0.26276818512618	0.333	0.213	1
KRTCAP2	0.00174027464997534	-0.269115110839265	0.722	0.819	1
ALKBH7	0.00177772816282396	-0.280181330616344	0.111	0.392	1
NCL	0.0017933196670717	0.256692245818567	0.889	0.717	1
CAMTA1	0.00180436054641155	-0.267848747746933	0.148	0.386	1
FKBP5	0.00194933932301078	0.336873714815211	0.444	0.29	1
PRDX5	0.00199625463956354	-0.267398924640932	0.815	0.835	1
MT-CO1	0.00202124174022097	-0.272321473598987	1	0.995	1
APCDD1	0.00204073869798913	-0.276492881270602	0.056	0.232	1
MINOS1	0.00205852968518464	-0.319598684413629	0.259	0.57	1
LINC00657	0.00210116656493014	0.320808034654433	0.667	0.567	1
PSMF1	0.00214063176360934	-0.25050992300823	0.111	0.338	1
GCSH	0.00214578274354138	-0.25994034844711	0.13	0.378	1
MRPL20	0.00215051054784438	-0.278918685648195	0.241	0.452	1
SF3B1	0.00215445542174095	0.283769351131942	0.574	0.505	1
MME	0.00219508005826226	0.380919612755785	0.241	0.075	1
DYNLL1	0.00219607391161458	-0.282818407108716	0.87	0.887	1
RAC1	0.00223338118070817	-0.250543861003516	0.926	0.929	1
SPAG9	0.00224711173849689	0.257904124026309	0.389	0.323	1
MRPL55	0.00231935349562495	-0.250560223554002	0.019	0.25	1
SIVA1	0.00233843958408473	-0.273576435880974	0.241	0.458	1
FAM96B	0.00244549197832019	-0.272794967797665	0.278	0.486	1
HP1BP3	0.00248050320712646	0.260615416030497	0.556	0.53	1
TCEB2	0.00252654696001637	-0.263651213517406	0.889	0.867	1
NCOA7	0.00254191848854434	0.258305649829736	0.296	0.203	1
COL1A1	0.00254915345672693	-0.615157010771946	0.741	0.898	1
CHPF	0.00261775547548326	-0.296224303875681	0.241	0.455	1
KDELR2	0.00264341174789555	-0.310637320980825	0.37	0.644	1
S100A4	0.00266010612282811	-0.388053305458441	0.926	0.88	1
PARK7	0.00273690442195863	-0.266729441720743	0.593	0.758	1
TUBB2A	0.00281682280114502	-0.286385972935705	0.093	0.258	1
SNHG8	0.0028829839012781	-0.305767496738375	0.296	0.537	1
RCN3	0.00288833813704328	-0.305723140778377	0.222	0.481	1
EDF1	0.00289051063953731	-0.250131743935935	0.852	0.857	1
NDUFB9	0.00291229108654676	-0.265045464639737	0.444	0.604	1
PSMA4	0.00291888149292741	-0.256652987521945	0.13	0.328	1
CELF2	0.00293652992571797	0.281309177679047	0.463	0.379	1
NME4	0.00301812555894566	-0.263453955404527	0.185	0.438	1
AKAP9	0.00302497669615656	0.287205287654988	0.481	0.419	1
JUNB	0.0030320848008721	0.427416599915968	0.963	0.909	1
BANF1	0.00309478200308103	-0.275546001169555	0.296	0.502	1
RPS4X	0.00311921593126401	-0.261529105273812	1	0.993	1
HMGN1	0.00313457769854206	-0.273688024342843	0.519	0.695	1
LAMTOR5	0.00313590626661462	-0.27366453306985	0.222	0.456	1
RPS17	0.00337384436554935	-0.263695844812201	0.778	0.78	1
COX7C	0.00337607151084988	-0.252474508024314	0.833	0.894	1
TMEM30A	0.00338353042569868	0.299902032832667	0.519	0.412	1
SUB1	0.0034286501289354	-0.250372503741833	0.685	0.773	1
SEC13	0.00344326945849182	-0.263161941969834	0.185	0.458	1
TPI1	0.00352947497720819	-0.252670565006489	0.889	0.899	1
ATP5C1	0.0035486562452501	-0.261255625985769	0.315	0.543	1
SPARC	0.00358086821108194	-0.420613413782269	0.981	0.958	1
SSR4	0.00361756660911203	-0.251163632834643	0.944	0.886	1
ATP5J2	0.00371106786494798	-0.253578194400276	0.611	0.668	1
SCARA5	0.00371583351330206	-0.268950515332351	0.037	0.176	1
TOMM5	0.00374428716076489	-0.261065629886181	0.222	0.43	1
KLF9	0.00378893465963272	0.304908759901504	0.593	0.463	1
HLA-E	0.00384676405848836	0.262103625866145	0.907	0.767	1
SGCA	0.00384696398820908	-0.262956518797378	0.204	0.32	1
AP2M1	0.00393405855015038	-0.263024494371514	0.296	0.538	1
AURKAIP1	0.00398353483849251	-0.258925119933515	0.222	0.414	1
NFIB	0.00402833604975601	-0.27720575258792	0.333	0.537	1
C11orf31	0.00407902533140608	-0.253168512431215	0.407	0.605	1
EMP3	0.00413748874819694	-0.286909759819871	0.741	0.808	1
NDUFB6	0.00428190771273382	-0.253724068001059	0.241	0.473	1
LIMA1	0.00432029680877243	0.281334265171679	0.796	0.593	1
KRT10	0.00432551799669779	-0.279440754414237	0.278	0.537	1
TCF12	0.00441148314891767	0.28660335792096	0.537	0.441	1
MGP	0.00442260833513465	-0.413148174357786	0.963	0.964	1
SEC11A	0.00442327337496656	-0.254205299964148	0.537	0.67	1
POLD4	0.00458093136121405	-0.26343926863657	0.185	0.388	1
SCGB1A1	0.00458771457308653	-0.555977828021189	0.333	0.449	1
RNF7	0.00461182160604718	-0.258813381847472	0.185	0.441	1
MT-ATP6	0.00468106790846451	-0.27618515750498	1	0.995	1
SWI5	0.00468145445824847	-0.259483623159426	0.019	0.248	1
SKIL	0.00479953320080444	0.297901265914329	0.537	0.376	1
NDUFS5	0.00484952647504178	-0.250697698804482	0.759	0.801	1
SH3PXD2B	0.00487748668385505	0.259638790151801	0.333	0.301	1
SF3B5	0.00499107744201192	-0.257035974398687	0.204	0.427	1
RPS4Y1	0.00500254006003136	-0.336816826562596	0.463	0.581	1
MEST	0.00502055823705502	0.336784497105767	0.352	0.29	1
HSPB1	0.00510922231285666	-0.278808574637385	0.944	0.943	1
ERGIC3	0.00518073398529197	-0.253208205209119	0.463	0.625	1
SPTAN1	0.0053122807786361	0.253709566080643	0.481	0.406	1
VCAM1	0.0053296441772187	-0.295267823649724	0.111	0.203	1
BTG2	0.0054213317259471	0.473755671889231	0.481	0.385	1
LRP1	0.00543759105036122	0.284602004987896	0.704	0.754	1
C9orf16	0.00543848861075462	-0.269839009393466	0.259	0.507	1
LY6E	0.00545229761834564	-0.257564300289542	0.759	0.838	1
CRYAB	0.00547946926724842	-0.30254508732099	0.222	0.441	1
HNRNPU	0.0056619014631771	0.278486570417552	0.574	0.547	1
CLU	0.00599558555343992	-0.696665024973235	0.537	0.537	1
CCNL1	0.00603897655350969	0.33388534980734	0.611	0.481	1
DYNLRB1	0.00637658221414066	-0.252226072391156	0.315	0.498	1
COX7A1	0.00662459421753056	-0.257419905156256	0.278	0.464	1
PTRF	0.00666403499542824	-0.276798816836344	0.389	0.616	1
EEF1B2	0.00680325590037497	-0.250496759830902	0.981	0.937	1
GDF10	0.00692039574503231	-0.273727617255717	0.13	0.236	1
PAPSS2	0.00702870052156475	0.305095689430896	0.519	0.318	1
YIF1A	0.00703622309272674	-0.255906749769144	0.204	0.435	1
TGFBR3	0.00706230558446634	0.252638627976285	0.444	0.318	1
FIS1	0.00717647107659151	-0.253413472820552	0.407	0.575	1
PDGFRA	0.00719693727572445	0.295286303509551	0.704	0.49	1
STEAP2	0.00742199636301072	0.316321830603055	0.481	0.425	1
PPP1R14A	0.00754835957637763	-0.365369354910072	0.444	0.542	1
HMGN2	0.00759049306358968	-0.252703743041102	0.87	0.885	1
MYADM	0.00761937356735776	0.35534314278861	0.685	0.63	1
IFI27	0.00763836047385395	-0.345841804436923	0.056	0.151	1
LAMA2	0.00784610678421957	0.336427257975839	0.704	0.657	1
CDH11	0.00809694884680333	0.31095722977562	0.741	0.698	1
SLC40A1	0.00817163791573876	-0.346925864689473	0.352	0.53	1
CD82	0.00817709223074526	-0.304376539847964	0.389	0.559	1
HIF1A	0.00821724915712776	0.327331804171028	0.63	0.525	1
MMP11	0.00843965419165974	1.50685094148745	0.111	0.091	1
KLF4	0.00848164466375796	0.460783396904337	0.426	0.359	1
RHOC	0.0097919033168276	-0.252265713694001	0.426	0.635	1
SERPING1	0.00987940527877762	0.261023493138728	0.944	0.935	1
XIST	0.00991106315556677	0.442556777892905	0.222	0.104	1
RHOB	0.0102442817158355	0.340602761364388	0.87	0.648	1
MARCKS	0.01034313475747	-0.259542053145712	0.296	0.495	1
SAMHD1	0.0104156822870799	0.32736127428963	0.556	0.387	1
ZFP36L2	0.0105441449518633	0.28689206804488	0.926	0.823	1
PPIC	0.0106847676737277	-0.265329151286862	0.519	0.666	1
MT1E	0.0116882437252454	0.400263992494664	0.611	0.558	1
S100A16	0.0116944466809919	-0.266912597894599	0.333	0.54	1
SCN7A	0.0117040989287534	0.35850937888615	0.796	0.523	1
CITED2	0.0118694805013517	-0.358384880439918	0.333	0.455	1
ARGLU1	0.0121313207639043	0.250379939472719	0.556	0.461	1
TNFAIP6	0.012564687423044	-0.475704365747907	0.444	0.47	1
LINC00152	0.0129962159522727	-0.338040068305341	0.185	0.332	1
NFKBIZ	0.0137226382092678	0.402162840108396	0.611	0.41	1
AHNAK	0.0145701559441496	0.261144544568161	0.796	0.773	1
PLPP1	0.0147517468988657	-0.288353146205255	0.574	0.721	1
IFI6	0.014859159214624	-0.288040342190157	0.259	0.442	1
G0S2	0.0157372474549243	-0.535041955191764	0.296	0.362	1
SH3BGRL3	0.0159555791529969	-0.251243048655476	0.87	0.858	1
SRPX	0.0164260559780317	-0.25107314465083	0.222	0.381	1
HSPA1A	0.0169637836967665	-0.431736075947556	0.87	0.738	1
MDK	0.0169823017956693	-0.3041467419542	0.426	0.613	1
USP53	0.0172123811287909	0.296349010818761	0.444	0.293	1
PLAC9	0.0181860278948736	-0.274256985246667	0.63	0.815	1
EZR	0.0182204168725549	0.251202423524895	0.648	0.371	1
EGR1	0.0189037317987725	0.372306804306034	0.778	0.718	1
LXN	0.0191760327915955	-0.260094600402559	0.167	0.349	1
H2AFZ	0.0196944800211858	-0.270470021454994	0.704	0.673	1
TMEM176B	0.0212013893749042	0.285981812698821	0.722	0.621	1
FOSB	0.0226089046329864	0.406222310809936	0.667	0.551	1
TSC22D1	0.024399676133732	0.301601735169975	0.704	0.701	1
JUND	0.0265850060709589	-0.25191738277611	0.333	0.498	1
DPT	0.0270347863519132	-0.343664364511574	0.593	0.561	1
FBXO32	0.0271122955253322	0.268116812967928	0.185	0.122	1
JUN	0.0275845279917218	0.305555654857839	0.944	0.917	1
DDX21	0.0292987089314127	0.260676907191162	0.444	0.32	1
C8orf4	0.030716490149858	-0.318375398659874	0.315	0.433	1
AOC3	0.0356285016076785	0.280411880443821	0.611	0.394	1
CRIP1	0.0368268959521462	-0.290463271930979	0.852	0.704	1
SPINT2	0.0376418668916804	0.266649461273978	0.426	0.29	1
AEBP1	0.0377465207130645	0.255838246752047	0.907	0.78	1
COL1A2	0.03785986189422	-0.307673000581357	0.963	0.968	1
HILPDA	0.0388220360856839	-0.262287846087742	0.185	0.233	1
ATF3	0.0389842829713113	0.354745986092645	0.556	0.378	1
CTSC	0.0393643024217937	0.281232905430668	0.722	0.572	1
C10orf10	0.0395857376277942	0.511895909771128	0.63	0.393	1
RGCC	0.0405552327934636	0.358046196113272	0.963	0.767	1
FHL1	0.0458837123575288	-0.267746690250418	0.704	0.753	1
RASD1	0.0474992681269308	0.358485991822809	0.444	0.139	1
TCF21	0.0485933090788917	-0.319936070065219	0.574	0.625	1
SERPINF1	0.0495363375205172	-0.254536825080212	0.685	0.825	1
TIMP3	0.0504797851805615	0.303921512691168	0.944	0.855	1
EFEMP1	0.0550830160632063	0.299906059686413	0.741	0.572	1
ID3	0.0564148954865053	0.303608419907787	0.611	0.559	1
IL6	0.0591396708148769	-0.598485162185576	0.093	0.124	1
GREM1	0.0622231077526972	0.454233198975891	0.148	0.042	1
CYR61	0.062283694663951	0.415466009838083	0.759	0.742	1
TNXB	0.0634433390591824	0.252587860971443	0.574	0.542	1
TAGLN	0.0680537584045018	-0.362248348442847	0.759	0.72	1
MT2A	0.0712763815708805	0.339405629258138	0.981	0.931	1
SPON2	0.0716961453906015	-0.275074346576022	0.444	0.551	1
C7	0.0728162623494728	-0.343718023031102	0.704	0.603	1
PLPP3	0.0734743822824673	-0.253130449383578	0.537	0.612	1
SERPINE1	0.0749412193527015	-0.51489379283294	0.574	0.479	1
HSPA1B	0.0766473922200798	-0.336816826562596	0.426	0.489	1
PTGDS	0.0768363869404945	-0.384438908471151	0.685	0.758	1
COL10A1	0.0773649390087701	0.29850033111193	0.204	0.144	1
CCL11	0.0800972847586193	-0.539239781807476	0.185	0.183	1
THY1	0.0806046697504449	-0.262433599796622	0.481	0.648	1
COL14A1	0.0892009475641264	0.282039185805034	0.574	0.602	1
CH25H	0.08940742051665	0.415363885581542	0.222	0.223	1
FIGF	0.09400080057712	0.286717519688308	0.296	0.142	1
IER2	0.0995706544072573	0.250532911798647	0.778	0.674	1
CTGF	0.11515592771402	0.349537121079746	0.889	0.68	1
NAMPT	0.12842277175369	0.290339399779463	0.574	0.373	1
IGFBP5	0.128679646532333	-0.37469344944141	0.389	0.562	1
COL12A1	0.139636902707386	-0.301971907701673	0.241	0.268	1
FMO2	0.158405891489078	0.250944141637693	0.537	0.415	1
MT1M	0.161982334298252	0.356731396713772	0.481	0.346	1
CXCL2	0.178112590531997	-0.548893144450344	0.204	0.148	1
ANGPTL4	0.181911343007374	0.284648323085157	0.296	0.235	1
NR4A1	0.228551998679671	0.275956421783671	0.722	0.48	1
ICAM1	0.242952924473917	0.36589292461884	0.537	0.342	1
SFRP2	0.244158920969683	0.36011227670455	0.519	0.5	1
AREG	0.245499614242798	0.272547356837079	0.204	0.086	1
CTHRC1	0.291099727352495	-0.268447623694898	0.389	0.461	1
COMP	0.30778971469693	-0.263083877852235	0.296	0.286	1
GSTM1	0.988521078367961	-0.356855868463545	0	0.224	1
TMEM100	0.98866402545072	-0.293245578268956	0	0.174	1
CLEC3B	0.988683025604959	-0.285568864118207	0	0.156	1
