## Supplementary material for "Single-cell RNA-sequencing reveals profibrotic roles of distinct epithelial and mesenchymal lineages in pulmonary fibrosis": Myofibroblasts_Unclassifiable_ILD_.csv

	p_val	avg_logFC	pct.1	pct.2	p_val_adj
RPS27	9.30779298303286e-22	-1.03376160411378	0.956	0.992	2.45511655513458e-17
RPL37	3.19778246816409e-20	-0.996209592603896	0.822	0.991	8.43479081627643e-16
RPL39	2.41259377800208e-18	-1.00084017660171	0.911	0.984	6.36369860823607e-14
RPS18	3.99291514685377e-18	-0.903819770390391	0.889	0.995	1.05321122828562e-13
RPL36	2.20270087253361e-17	-0.91906527096841	0.956	0.98	5.81006409148189e-13
RPL17	4.12639487266071e-17	-1.05784854526347	0.689	0.942	1.08841917556171e-12
RPL34	4.59464518143119e-17	-0.877640941496289	0.956	0.995	1.21192955950611e-12
RPS28	7.32278649082326e-17	-0.84358708653471	0.956	0.993	1.93153139268445e-12
RPL37A	4.73062991616136e-16	-0.880209945697502	0.889	0.978	1.24779825298588e-11
MT-ATP6	9.65044283321838e-15	-0.840308751434233	1	0.995	2.54549730611801e-10
RPS19	9.9553178968585e-15	-0.818220363221025	0.911	0.991	2.62591420165437e-10
RPL26	1.10159592335676e-14	-0.805382629887067	0.867	0.99	2.90567956703811e-10
RPS21	1.84281287666446e-14	-0.839503768426633	0.822	0.97	4.86078752477785e-10
RPS24	3.54679334733051e-14	-0.724108706553369	0.956	0.995	9.35537681225367e-10
RPL13	5.24240819029017e-14	-0.687638850449808	1	0.998	1.38279000835284e-09
RPLP1	1.26956791162215e-13	-0.687597615948659	0.978	1	3.34873928048574e-09
MT-ND3	2.12196021825916e-13	-0.84486247556461	1	0.993	5.59709446770219e-09
RPS6	4.54536472942487e-13	-0.697813569336441	0.978	0.996	1.1989308546804e-08
RPL12	4.78033669262056e-13	-0.718210007029013	0.889	0.993	1.26090940941252e-08
RPS12	5.40027052011065e-13	-0.690106434706186	0.933	0.998	1.42442935508958e-08
RPS15A	5.60371453456766e-13	-0.715414834463588	0.933	0.995	1.47809178278291e-08
RPS23	1.0886707386915e-12	-0.660718399693214	0.978	0.997	2.87158680744658e-08
RPL35	3.60076179725033e-12	-0.685636056398886	0.844	0.978	9.4977293926072e-08
RPL32	5.2701924323187e-12	-0.659396213682955	0.956	0.996	1.3901186578727e-07
RPS15	6.47727128167696e-12	-0.603436027622018	0.978	0.996	1.70850984596793e-07
RPL18A	7.83068653962181e-12	-0.650433821769981	0.978	0.993	2.06550018855604e-07
RPS9	1.06226150279638e-11	-0.632638090186362	1	0.989	2.80192716592601e-07
RPS8	2.10040101778496e-11	-0.648091658481553	0.978	0.996	5.54022776461139e-07
RPL35A	2.10216761969206e-11	-0.660108207090216	0.911	0.987	5.54488753046174e-07
FAU	3.65220966683904e-11	-0.592985471018702	0.911	0.99	9.63343343822135e-07
LIMA1	3.94500178113917e-11	0.693206325409925	0.889	0.591	1.04057311981108e-06
RPS14	4.50397980210754e-11	-0.634179820390668	0.978	0.992	1.18801475240191e-06
RPS27A	1.56751496723256e-10	-0.568144313804132	0.956	0.996	4.13463422906932e-06
COL4A2	3.05266701021937e-10	0.875933343806746	0.933	0.521	8.05201977285563e-06
RPL30	4.27836587457962e-10	-0.576356817252647	0.956	0.993	1.12850456673787e-05
PFDN5	5.5808156607202e-10	-0.597647020702955	0.8	0.966	1.47205174682817e-05
RPL21	6.19924031585941e-10	-0.628853423555699	0.889	0.981	1.63517361811424e-05
RPS29	7.97560218035433e-10	-0.727348627274612	0.667	0.908	2.10372458711206e-05
RPL10A	8.37906928977717e-10	-0.577407391666186	0.889	0.985	2.21014710656452e-05
RPS13	1.07466052668611e-09	-0.552675266349345	0.978	0.994	2.83463207123995e-05
RPS7	1.22700786001543e-09	-0.559165005672577	0.956	0.993	3.23647863236271e-05
RPS25	1.37686866331402e-09	-0.553955142468036	0.956	0.99	3.63176647322338e-05
AC090498.1	1.42725374154218e-09	-0.740862182508507	1	0.978	3.7646671940658e-05
COL14A1	1.65375613013515e-09	1.1176106100118	0.867	0.594	4.36211254445749e-05
RPS5	1.72470987554314e-09	-0.572285024150052	0.867	0.99	4.54926723872014e-05
RPS4X	2.03194731293188e-09	-0.590762230505099	0.956	0.995	5.35966742732043e-05
RPLP2	3.03206132778797e-09	-0.563628898412084	0.933	0.983	7.99766816430632e-05
ITSN1	4.87902676345465e-09	0.427144119787955	0.489	0.174	0.000128694088939643
TPT1	5.39681945749886e-09	-0.530603604856766	1	0.996	0.000142351906830447
RPS16	1.62736110327048e-08	-0.525498492586031	0.867	0.984	0.000429249038209656
RPL23A	1.66785386024886e-08	-0.510884803003779	0.911	0.986	0.000439929812717842
RPL22	1.82849304073071e-08	-0.515720410361659	0.867	0.982	0.000482301609353539
RPL38	2.18433310287126e-08	-0.59365911938373	0.644	0.909	0.000576161542544351
RPL24	2.69870180522654e-08	-0.514810940972002	0.911	0.99	0.000711836575164603
PALLD	2.87252906119998e-08	0.631076834836487	0.956	0.756	0.00075768699047272
PALM2-AKAP2	2.99735958283121e-08	0.273794253136829	0.333	0.073	0.000790613537163387
UQCRB	4.71384521719594e-08	-0.5728509862457	0.644	0.873	0.00124337095293977
RPL18	5.02530682508561e-08	-0.492438396751872	0.978	0.996	0.00132552518125283
RPL27	5.31598773242631e-08	-0.535004374589014	0.8	0.958	0.00140219808418209
STON1	6.26879715789309e-08	0.402812019128424	0.511	0.194	0.00165352062633746
ATP5E	8.01366783513316e-08	-0.532036221311804	0.733	0.959	0.00211376516487307
RPS10	9.5963190919154e-08	-0.587887844365665	0.933	0.974	0.00253122108687453
SLC39A7	1.24509254234366e-07	0.458504091986367	0.733	0.331	0.00328418059893987
TMSB4X	1.36774606120107e-07	-0.525581035805749	0.978	0.998	0.00360770378563007
COL4A1	1.54187846715394e-07	0.865916425913888	0.889	0.489	0.00406701283281194
HSPA1A	1.64250592673037e-07	-0.999930733617778	0.644	0.744	0.00433243788293671
FGF7	1.75102876994093e-07	0.783985126111171	0.867	0.552	0.0046186885864732
PDE4D	2.27316731893191e-07	0.650903624309196	0.778	0.325	0.00599593343714669
UBA52	2.42451426051228e-07	-0.47020981674588	0.822	0.978	0.00639514126495324
HIF1A	2.6469956983367e-07	0.705494372839698	0.822	0.521	0.00698198055350272
RPL7	2.82492075476308e-07	-0.520478828108273	0.778	0.959	0.00745129347483858
RPL19	3.05966859943498e-07	-0.447103243368311	0.978	0.998	0.00807048786472964
RPL28	3.07406430793794e-07	-0.486173171828403	1	0.997	0.00810845942504789
C1RL-AS1	3.26586491003191e-07	0.258824471951358	0.289	0.056	0.00861437187319117
RPS3	3.41067055294563e-07	-0.480252897455939	0.978	0.993	0.00899632571750469
TGFBR2	3.64905935081387e-07	0.596654537563888	0.689	0.364	0.00962512384964173
RPL10	4.17993951738708e-07	-0.451808280656188	1	1	0.0110254264650119
VCL	4.21354570849605e-07	0.578343493980633	0.644	0.433	0.0111140695153
RPL36A	4.27897119707927e-07	-0.661766083073704	0.2	0.542	0.011286642326536
LAMA2	4.65804297732686e-07	0.699884612241537	0.822	0.654	0.0122865199612951
RPL11	5.27272309195733e-07	-0.437168783675878	1	0.997	0.0139078616996559
SEPT11	5.43029495945987e-07	0.57627025651142	0.911	0.599	0.0143234890145673
SPON1	5.65744916231958e-07	0.621663176527327	0.867	0.663	0.0149226536554504
RPL29	5.8253098253567e-07	-0.489816338508302	0.978	0.987	0.0153654197263434
THBS1	6.8339793554385e-07	1.35352232796221	0.889	0.533	0.0180259873458401
HMGN2	9.52452771471154e-07	-0.531866312212763	0.644	0.891	0.0251228467530946
C7	1.20442147757724e-06	1.07271143399858	0.911	0.598	0.0317690253140548
RPL6	1.35260047222806e-06	-0.448271071476136	0.956	0.992	0.0356775426559595
TOMM7	1.37149017391423e-06	-0.472065433741292	0.667	0.919	0.0361757963173357
STAT3	1.47455800573457e-06	0.526166242699253	0.844	0.593	0.0388944165172608
RPS20	1.48412469813144e-06	-0.51610519814115	0.422	0.746	0.039146757162613
RPS3A	1.50018924808368e-06	-0.451856022830608	0.956	0.995	0.0395704917967033
RPS27L	1.50712897004779e-06	-0.54492476345719	0.6	0.771	0.0397535408429505
RPL14	1.53134238429155e-06	-0.438680561644902	0.978	0.994	0.0403922180704582
CES1	1.64762088659087e-06	0.78572776479924	0.933	0.618	0.0434592961256074
CFI	1.69969711466961e-06	0.497017040614465	0.622	0.311	0.0448329107936404
PMP22	1.76471509731391e-06	0.547777937307615	0.933	0.82	0.0465478901218491
KREMEN1	1.96063470322384e-06	0.363084640575712	0.556	0.193	0.0517156615669353
ZC3H11A	2.04092534894042e-06	0.415112637216662	0.578	0.299	0.0538334879290014
STEAP2	2.05573105908914e-06	0.628257549067205	0.778	0.418	0.0542240181455941
SPIDR	2.08691945915312e-06	0.303839686852779	0.4	0.136	0.055046674574082
PSAP	2.10928696259497e-06	0.379760594933482	1	0.96	0.0556366622123675
ARHGAP20	2.31748189216432e-06	0.378985707487409	0.467	0.141	0.0611282198696182
RPL15	2.64864199695723e-06	-0.404494292844694	0.956	0.996	0.0698632299537408
SERF2	2.68701979868122e-06	-0.449551217410164	0.978	0.992	0.0708755212298144
PRPF8	3.08228400589463e-06	0.451849995065745	0.667	0.296	0.0813014052234826
STIM1	3.11541856555055e-06	0.269984352567801	0.444	0.131	0.0821753955035267
MRGPRF	3.23658275695846e-06	0.476206204213474	0.6	0.275	0.0853713433802932
SCGB1A1	3.45373613144926e-06	-0.917620830703622	0.222	0.451	0.0910991979392371
CDH11	3.8474545845365e-06	0.591155631430943	0.911	0.693	0.101484309576319
DCBLD1	4.61783254424209e-06	0.396173688921132	0.533	0.163	0.121804569019474
ZYX	4.77459852755633e-06	0.610423862612065	0.933	0.677	0.125939585361353
RPL27A	4.80554878036227e-06	-0.461092467779911	0.622	0.882	0.126755960179616
RUNX1	5.05481561560573e-06	0.5314454427774	0.778	0.415	0.133330871492832
FAM118A	5.08818801874913e-06	0.443760539871408	0.533	0.237	0.134211135370546
TMEM258	5.20017084297035e-06	-0.45031899770303	0.6	0.837	0.137164906325029
OAZ1	5.46105679351516e-06	-0.394212142307654	0.778	0.953	0.14404629504255
FBLIM1	5.49300788274545e-06	0.403732174783293	0.533	0.256	0.144889068923177
PDIA3	6.27867381580527e-06	0.416533286118369	0.978	0.845	0.165612579239496
PTGER4	6.58525529645818e-06	0.519890871342049	0.6	0.295	0.173699278954677
RPS11	6.74231515051565e-06	-0.433091742922229	0.756	0.937	0.177842046725151
ADAMTS8	7.95175258898301e-06	0.46063159001725	0.467	0.166	0.209743378039605
FBLN2	8.05527158225466e-06	0.686312262096433	0.867	0.578	0.212473898525131
RNF19A	8.1251828461262e-06	0.396393594802302	0.556	0.227	0.214317947932271
RPL7A	9.38082426220281e-06	-0.404582075494909	0.978	0.995	0.247438001564124
MYO1B	9.52556313180188e-06	0.434064562632529	0.756	0.352	0.251255778727538
RRBP1	1.04154473771652e-05	0.502726800953962	0.889	0.599	0.274728255467487
PHLDA1	1.15580184052754e-05	0.740955831189678	0.822	0.439	0.304865851475948
COX7C	1.1888176798012e-05	-0.431722826708094	0.8	0.894	0.313574439401162
MIF	1.18910033297232e-05	-0.446772601916847	0.711	0.96	0.313648994828109
FAM20A	1.19023777287757e-05	0.346868017602373	0.422	0.135	0.313949017351917
RPLP0	1.19948620961246e-05	-0.445103037705305	1	0.995	0.316388477509478
SCARB2	1.21328831312863e-05	0.452083068135207	0.889	0.636	0.320029058353938
ME3	1.22273510813849e-05	0.278815585056208	0.333	0.076	0.32252083947369
GOLIM4	1.24822532544384e-05	0.442016203492687	0.756	0.409	0.329244394092322
COL6A3	1.31080933270389e-05	0.656713275996067	0.956	0.875	0.345752177687306
DDAH1	1.41915446693116e-05	0.337820821223136	0.4	0.12	0.374330373742432
DCN	1.43119477472664e-05	0.528897118140825	0.978	0.987	0.377506245729645
ACSL4	1.48326322279876e-05	0.486081576972058	0.511	0.203	0.39124034027763
ITGBL1	1.51591257880853e-05	0.813650222752872	0.711	0.459	0.399852260912327
PCDHGC3	1.55749946239135e-05	0.447451643414988	0.489	0.22	0.410821633194966
COL8A1	1.63007519347719e-05	0.745702803940103	0.911	0.695	0.429964933783479
AHNAK	1.70845390019925e-05	0.497589951937347	0.956	0.769	0.450638885255555
NPEPPS	1.77388161084857e-05	0.361493869797693	0.644	0.302	0.467896752493528
CNN3	1.79127847750838e-05	0.447833306917324	0.867	0.769	0.472485524012386
CHRDL1	1.8860967857945e-05	0.585450674009712	0.711	0.38	0.497495749189016
RPL4	1.93378101724415e-05	-0.41567649466998	0.778	0.942	0.510073418918489
STEAP1	2.03076564292619e-05	0.512347906196731	0.778	0.422	0.53565505363464
C12orf57	2.08086097068571e-05	-0.458992465679044	0.689	0.818	0.548868698237771
RPS26	2.21524061524787e-05	-0.488729295914052	0.956	0.974	0.584314017083931
TMEM87B	2.24927685257427e-05	0.341751762367178	0.467	0.206	0.593291755403515
RPL41	2.26906127147346e-05	-0.453684165902142	0.933	0.979	0.598510291576555
HERC2	2.43634175423268e-05	0.346722552477381	0.533	0.231	0.642633864513955
HEG1	2.49313581995466e-05	0.382431652008058	0.578	0.268	0.657614435229439
RPL13A	2.49590111409975e-05	-0.412521919627216	0.911	0.977	0.658343836866092
MBTPS1	2.79252004557126e-05	0.356260494801449	0.467	0.242	0.736583012420331
ARID5B	2.88534593616928e-05	0.595628481365752	0.844	0.598	0.761067697583371
NCOR1	2.92986017699956e-05	0.391705288793387	0.733	0.343	0.772809218887174
HGF	2.9988633722693e-05	0.57403338219726	0.778	0.356	0.791010191703472
LY6E	3.06080975050579e-05	-0.437860166286642	0.6	0.842	0.807349787890913
RPL8	3.09871265127169e-05	-0.369465223974311	0.956	0.996	0.817347436025934
SPTAN1	3.11642270056789e-05	0.414853726366851	0.644	0.402	0.822018815728793
GSK3B	3.2514527357616e-05	0.322554165154574	0.422	0.182	0.857635688111837
RHOBTB3	3.25945300277886e-05	0.523025891491237	0.756	0.407	0.859745918542979
ANTXR2	3.28491918851611e-05	0.350570600454777	0.533	0.278	0.866463134354893
TSC22D3	3.36628238002234e-05	-0.588468648796106	0.578	0.723	0.887924303378492
ATP5I	3.66133542112993e-05	-0.459482714010295	0.289	0.568	0.965750444031443
IQGAP1	3.94143523844106e-05	0.431170204606164	0.733	0.362	1
C11orf24	4.08037101519931e-05	0.347131216152868	0.533	0.28	1
RPL9	4.14450437483379e-05	-0.364346603829871	0.956	0.984	1
LGALS1	4.24791791981622e-05	-0.487065923861094	0.956	0.992	1
SNHG8	4.65341222774971e-05	-0.470517679976726	0.311	0.535	1
DIAPH2	4.6907362454613e-05	0.374494681974945	0.622	0.277	1
PTPDC1	4.97807382771314e-05	0.287596378977287	0.356	0.134	1
TGS1	5.00678397545542e-05	0.276857334322721	0.422	0.143	1
EHMT1	5.16142629047356e-05	0.298437566393964	0.422	0.145	1
RPL3	5.61865856559628e-05	-0.338982512661858	1	0.997	1
GLG1	5.70014560022296e-05	0.412827037388463	0.689	0.481	1
RPSA	5.74180576290123e-05	-0.389433143947323	0.911	0.969	1
AHI1	5.82737759227604e-05	0.364566768135607	0.511	0.244	1
FTL	6.04774697697729e-05	-0.369338010893467	1	1	1
HSPA1B	6.37038571321717e-05	-0.770565920112378	0.467	0.488	1
VCAN	6.40725911326795e-05	0.614457086897741	0.956	0.773	1
SH3BP4	6.5730824646056e-05	0.269984352567801	0.378	0.124	1
VGLL3	6.63836724354246e-05	0.465122959652502	0.6	0.295	1
LSAMP	6.63918470030823e-05	0.420033031828271	0.733	0.382	1
OS9	6.6546088949428e-05	0.368510297375122	0.733	0.482	1
VPS13C	6.83403100829313e-05	0.411364975116422	0.6	0.272	1
ABHD13	6.88176892627042e-05	0.27447236554453	0.4	0.173	1
EPS8	7.30361732745156e-05	0.402725592439809	0.533	0.206	1
SCN7A	7.50682060028493e-05	0.625790936998624	0.756	0.525	1
GAS7	7.53961447691341e-05	0.374855941861834	0.556	0.309	1
TMEM165	7.76957060327074e-05	0.384943765297579	0.711	0.448	1
EEA1	7.77557794256266e-05	0.367267081709013	0.689	0.44	1
KIF5B	8.05441958558188e-05	0.406454462084504	0.711	0.458	1
LTBR	8.29897304529654e-05	0.347372114046176	0.622	0.347	1
RPL23	8.66689464115441e-05	-0.391055958651084	0.556	0.807	1
EDF1	8.96396188766549e-05	-0.372478941639532	0.711	0.861	1
P4HA3	9.09472389637442e-05	0.373942832453547	0.422	0.132	1
A2M	9.1344337647455e-05	0.748718902294657	0.978	0.9	1
DCTN2	9.73616096206612e-05	0.336426093068612	0.667	0.403	1
CCDC186	0.000100648494522912	0.360832323961519	0.467	0.214	1
USMG5	0.000105226079300609	-0.391438268825433	0.467	0.743	1
LRP1	0.000106786353096153	0.430299369069192	0.978	0.746	1
ZFC3H1	0.00010941964985887	0.288042065255813	0.422	0.192	1
RPS2	0.000110568413831295	-0.41915078193104	0.956	0.996	1
AFF4	0.000111573313556579	0.365594144789701	0.689	0.449	1
CALD1	0.000112188933892413	0.411894979966946	1	0.939	1
EEF1A1	0.000116701575280475	-0.379184335725374	1	1	1
PTAR1	0.00011746475581598	0.2687519201399	0.356	0.151	1
CTSL	0.000119486388815518	0.510878555757216	0.911	0.601	1
PDLIM5	0.000122308604240075	0.413636024118974	0.644	0.329	1
ITIH5	0.000122327289751816	0.508728244719973	0.756	0.436	1
CXCL14	0.000124832370809184	-0.958100214984804	0.022	0.228	1
C6orf89	0.000127186195309078	0.287532113690159	0.489	0.252	1
PRICKLE1	0.000134441564408442	0.327923101991631	0.533	0.2	1
NRP1	0.000135588796291928	0.438093134277625	0.622	0.347	1
SPARCL1	0.000136494062172032	0.432192313196029	0.956	0.956	1
BDKRB2	0.000139206789210631	0.472964042246266	0.244	0.094	1
MEF2A	0.000139369033834783	0.35359928998334	0.533	0.274	1
ELP2	0.000140563264530362	0.261240121508026	0.467	0.184	1
MYO1E	0.000140962389607637	0.275658557235132	0.289	0.102	1
DAB2	0.000143216024717697	0.374975646262522	0.711	0.421	1
GNB2L1	0.000147003878366213	-0.337688229536822	0.978	0.993	1
ARGLU1	0.000151790770778206	0.414536383012128	0.778	0.456	1
DDX6	0.000154905041362798	0.343545785567052	0.511	0.219	1
COX6C	0.000160462477838088	-0.371220117864267	0.733	0.894	1
MYLK	0.000166285591362843	0.429012887136411	0.8	0.634	1
SPTSSA	0.000176008985727383	0.476063324540829	0.711	0.49	1
RHOB	0.000187445166136504	-0.524501652389865	0.556	0.658	1
C14orf2	0.00019215485552291	-0.381360043171639	0.378	0.672	1
REV3L	0.000199785270232146	0.394467808208375	0.644	0.278	1
WNT2B	0.000199840861400685	0.307064871871221	0.444	0.128	1
DSEL	0.000199957145402755	0.301201128085075	0.4	0.211	1
SMCHD1	0.000202104802768592	0.322548333519705	0.511	0.233	1
PHPT1	0.000202413859227699	-0.41425318565542	0.378	0.582	1
FHL2	0.00020920715507112	0.487329007196882	0.667	0.443	1
ACP5	0.00020994429561287	0.375309100238797	0.356	0.187	1
PHF1	0.000210911829993703	0.266308230749492	0.422	0.191	1
ITGB1	0.000211390412320179	0.350761573136106	0.956	0.866	1
ALDH1A3	0.000211979632906876	0.521902727598152	0.489	0.23	1
EFEMP1	0.000212401421614366	0.643119606288157	0.911	0.568	1
NACA	0.000215636064997573	-0.329746841319045	0.933	0.989	1
C9orf3	0.000223360980839167	0.334300032478823	0.733	0.457	1
KIF13B	0.000226626364590983	0.337604296444966	0.511	0.175	1
MDM4	0.000229896603910732	0.28538517225586	0.4	0.153	1
ABI3BP	0.00023569397638982	0.484959212406468	0.8	0.646	1
SAR1B	0.000240708556789936	0.291443944020808	0.511	0.25	1
CORO1C	0.000242862450781847	0.323163866599087	0.467	0.209	1
PLSCR4	0.000243087025876555	0.399321614188656	0.756	0.481	1
MUM1	0.000245685241523832	0.270307660999831	0.422	0.197	1
TRPC4	0.000247014040468127	0.262492818449628	0.222	0.06	1
TMED4	0.000247144694396619	0.325487575883868	0.644	0.352	1
CLIP1	0.000252719142481228	0.332977872653255	0.622	0.237	1
EIF4G2	0.000254987645862088	0.322687698788557	0.911	0.733	1
CLTC	0.000261451919845063	0.357806480154165	0.711	0.415	1
PARVA	0.000262411487415869	0.322166060323068	0.667	0.397	1
SLIT3	0.000271000481813201	0.440778045278189	0.711	0.451	1
S100A6	0.000281734980367274	-0.386678742482562	1	0.996	1
RPL5	0.00028744613140473	-0.336224923312457	0.956	0.989	1
PTMA	0.000288527442137731	-0.339214147380112	0.956	0.996	1
HUWE1	0.000292969835287355	0.322318229775575	0.511	0.199	1
SND1	0.000293822170004623	0.286822373149082	0.489	0.278	1
CXCL2	0.000310714225716566	-1.09409688816924	0.067	0.152	1
ADAM9	0.000316145777200151	0.379223646932943	0.689	0.431	1
GOLGA2	0.000318217060459995	0.312625215773035	0.489	0.322	1
DNM1	0.000321726715182352	0.261967239614433	0.378	0.167	1
PROS1	0.000345769692995719	0.295962806754291	0.533	0.263	1
NDUFA4	0.000355837714535791	-0.341727396333727	0.733	0.933	1
IL32	0.000356883261213013	-0.529298857677593	0.289	0.515	1
CSGALNACT1	0.00036798160115566	0.284266973113392	0.422	0.178	1
UQCRQ	0.000369758849232805	-0.352457529843626	0.511	0.787	1
CYP1B1	0.000370309907927005	0.756148061801642	0.667	0.289	1
UQCR11	0.000371868072490639	-0.348600477027237	0.644	0.833	1
MYH10	0.0003786964838978	0.438572815611578	0.778	0.583	1
NME2	0.000380868095811998	-0.387308693635262	0.822	0.915	1
ARL4D	0.000392846859556844	0.361743901052903	0.467	0.205	1
FAM114A1	0.0003937116725965	0.330056312224716	0.667	0.453	1
TNKS2	0.000402416085730867	0.277597458327272	0.467	0.22	1
UGCG	0.000403419342252143	0.430249220346877	0.533	0.305	1
ZBTB1	0.000404726764734458	0.262214305705869	0.289	0.127	1
GTF3C1	0.000427947396546839	0.259992905310716	0.378	0.167	1
TCEB2	0.000431147601878227	-0.342661575812936	0.8	0.87	1
SERINC5	0.00043198417420803	0.311071948535201	0.467	0.19	1
COL18A1	0.000440045046245469	0.434370982123206	0.778	0.443	1
MT-ND5	0.000443716546395036	-0.343005974448114	1	0.988	1
IL6ST	0.000445325502108467	0.409075004863478	0.889	0.693	1
EEF1B2	0.000458675067199838	-0.359940825891731	0.911	0.939	1
MID1	0.000459499947915104	0.26990378921017	0.4	0.154	1
ATP5L	0.000466908297032929	-0.323717189779839	0.778	0.902	1
TMSB10	0.000479601842128867	-0.366010834141474	0.978	0.999	1
CD46	0.000481321105107331	0.401147747619387	0.667	0.434	1
UBB	0.000482006484710941	-0.335081071248394	0.756	0.949	1
POLR2L	0.000488803555802862	-0.354322649367923	0.622	0.828	1
TNFRSF1A	0.000493618755956757	0.345029771164423	0.778	0.528	1
COX6B1	0.000509900393049346	-0.336508012459796	0.622	0.838	1
PLXDC2	0.000516196136841183	0.396262197985993	0.867	0.667	1
OSR1	0.000516793468353876	0.403966531475249	0.378	0.203	1
COMMD2	0.000535170874653304	0.256224111682866	0.4	0.197	1
LXN	0.000548156878139237	0.494099351923956	0.556	0.337	1
DST	0.000558689456065266	0.447760444558771	0.933	0.756	1
MSRB3	0.000560618143213012	0.328831606130434	0.689	0.35	1
SERPINF1	0.000564757023612042	0.486993331749334	0.933	0.818	1
DDX17	0.000565741371495728	0.38037121507207	0.844	0.638	1
FERMT2	0.000566391587548987	0.315243644163725	0.711	0.439	1
TPM4	0.000586582219397499	0.383906970381842	0.933	0.804	1
B4GALT1	0.000587041887056916	0.390199583641688	0.622	0.32	1
SLPI	0.000596326486426544	-0.418510354855519	0.156	0.372	1
DRAM1	0.000631681646574394	0.27114616955196	0.422	0.175	1
ITGA8	0.000636280020729839	0.419789010660111	0.8	0.476	1
MAMDC2	0.000652247109265411	0.528480726830159	0.778	0.51	1
AHR	0.000654072202045411	0.481272645619309	0.711	0.427	1
CASS4	0.000657357417443988	0.320239968562573	0.289	0.146	1
PTPRS	0.000682530193577476	0.312760396577566	0.511	0.25	1
AFAP1	0.000687836965945373	0.268397440743711	0.4	0.191	1
PSME1	0.000718867976598931	-0.342816728832913	0.422	0.679	1
HNRNPH3	0.000725360929407853	0.315253249250579	0.733	0.43	1
SGIP1	0.000739037145801361	0.283252784070785	0.4	0.185	1
CPSF6	0.000746441660925847	0.267010477969363	0.467	0.229	1
FAM13C	0.000765001698631374	0.283730681331971	0.467	0.182	1
H3F3A	0.000770007564935716	-0.291854677341254	0.889	0.983	1
NUMB	0.000779985147197732	0.260319468568587	0.422	0.2	1
DDX3Y	0.000782166641379468	0.323810974312631	0.533	0.176	1
NREP	0.000790497226395887	-0.388754575978508	0.044	0.276	1
IRF2BPL	0.000803732570255009	0.270307660999831	0.422	0.187	1
RBM3	0.000805664505338467	-0.345954298059001	0.489	0.713	1
RPS17	0.000817005301612824	-0.335152336664178	0.6	0.785	1
BTF3	0.000830267967336058	-0.294944965284424	0.867	0.966	1
LMOD1	0.000842082236100297	0.301675374586783	0.333	0.141	1
PRKDC	0.000846852664383462	0.319309538373786	0.667	0.35	1
ITGAV	0.000867486822395418	0.365418973663393	0.622	0.391	1
TXN	0.000875469311179813	-0.34921412225329	0.644	0.845	1
EPHA3	0.00089213729030471	0.44958290234836	0.489	0.164	1
RBX1	0.000895777650019696	-0.339926286797158	0.444	0.603	1
RHOG	0.00091193709491007	0.259908563388513	0.444	0.221	1
PLPP3	0.000916498578640031	0.535636323160644	0.822	0.603	1
CDC42EP3	0.000948091494119866	0.278908352303251	0.356	0.139	1
DYNC1H1	0.000953212583380658	0.339827632193365	0.711	0.422	1
MT-CO2	0.00102385700037327	-0.329026594064338	1	0.993	1
RPL31	0.00103649682640159	-0.323760638263094	0.756	0.909	1
IGFBP4	0.00104547482554673	0.644889922819515	0.911	0.77	1
UBE2A	0.00104818735667685	0.267937691758555	0.578	0.287	1
LAMP2	0.00105418850528925	0.314467632047459	0.556	0.385	1
NFE2L2	0.0010965654620806	0.342199304979932	0.8	0.584	1
BGN	0.00117467673909779	-0.476027861034718	0.956	0.885	1
DLC1	0.00117932856778698	0.343519132759843	0.644	0.347	1
NUCB1	0.00119401013802713	0.30523169078956	0.667	0.556	1
SHFM1	0.00120389426913879	-0.307234008520354	0.489	0.726	1
SUMO2	0.00120907247486586	-0.282264913795042	0.822	0.954	1
ATXN2	0.00121060506445062	0.252514908617156	0.311	0.182	1
PLTP	0.00124821344967541	0.384069087171936	0.844	0.668	1
RP11-1000B6.3	0.00125479406685777	0.273907858745058	0.556	0.278	1
CYR61	0.00128200326487202	0.785833876598998	0.933	0.737	1
AKAP12	0.00128771036334432	0.393887937608697	0.756	0.421	1
COX7A1	0.00134256713781469	-0.337842451788064	0.244	0.464	1
KDELC2	0.00139438440856021	0.261315025069725	0.489	0.241	1
RBMS1	0.00141399475400602	0.33484871465172	0.844	0.585	1
KLF2	0.00145729430484045	-0.42041895741555	0.111	0.28	1
SRPX2	0.0014577274653627	0.297723423726685	0.489	0.284	1
GLIPR1	0.00147158439384578	0.352913002507546	0.711	0.337	1
EDNRA	0.0015252307416144	0.399982789708274	0.733	0.437	1
CCDC47	0.00157380790331074	0.285761852687694	0.711	0.391	1
USP47	0.00157635576461955	0.283321041126885	0.489	0.272	1
OSMR	0.0015809003205446	0.319265967477395	0.444	0.257	1
SLAIN2	0.00161917244406306	0.255746442698383	0.444	0.185	1
CUX1	0.00162661710006177	0.264487268767308	0.511	0.309	1
PPIA	0.00162849099158177	-0.272300832211183	0.956	0.988	1
CAPN2	0.001649960503255	0.307770837308237	0.756	0.393	1
USP11	0.00165444861870734	0.272796415036406	0.556	0.293	1
KLF9	0.00167666952469708	0.36277398567151	0.6	0.464	1
CCDC14	0.00169195318777099	0.250898767713293	0.4	0.206	1
SCGB3A2	0.00171118147262725	-0.449379655469331	0.089	0.212	1
TPM3	0.00171293562026061	0.267216333077502	0.644	0.519	1
RSU1	0.00171364474940103	0.253378329179305	0.622	0.322	1
CFL1	0.00173842175884381	-0.284918507764526	0.911	0.975	1
COL5A2	0.00174668014610512	0.477974413547815	0.956	0.705	1
HSPB1	0.00177729692594681	-0.341995904162088	0.889	0.945	1
WDR1	0.00179229199526637	0.29911886264132	0.6	0.315	1
JUND	0.0017956701403259	-0.38686836925586	0.356	0.497	1
CAMK2D	0.00184453636930973	0.280744792699358	0.578	0.291	1
IL1R1	0.00187339725652161	0.46493449656839	0.778	0.46	1
FRMD6	0.00189061569908938	0.318753716121534	0.533	0.283	1
RIC1	0.00190369612420674	0.253603107211945	0.4	0.163	1
EIF4G1	0.00193642468476108	0.263297846823909	0.511	0.264	1
FN1	0.00194824271044394	0.450359867999022	1	0.96	1
CCNI	0.00198086337805078	-0.30992051062211	0.778	0.888	1
GLUL	0.00202263773083494	-0.391338818407304	0.533	0.707	1
PTTG1IP	0.0020309066425154	0.308305412906136	0.667	0.438	1
LAMP1	0.00203144095566634	0.299191041715145	0.911	0.647	1
ATP6AP2	0.00204067500748126	0.303426907625589	0.844	0.596	1
EFR3A	0.00204200608843234	0.262214305705869	0.511	0.232	1
HMGB1	0.0020422978640567	-0.282335444180143	0.911	0.953	1
LUC7L2	0.00205489386051383	0.267532379192765	0.6	0.308	1
ASH1L	0.00208415268393445	0.277011123147309	0.6	0.291	1
ASPH	0.00209141483604061	0.301166158464929	0.711	0.427	1
ATF3	0.00209818920342313	-0.482482546630545	0.311	0.385	1
MCUR1	0.00213035050369727	0.254723633976712	0.422	0.233	1
MINOS1	0.0021644613688334	-0.348945371781929	0.444	0.563	1
ARCN1	0.00217049951843033	0.250738393671339	0.444	0.225	1
TMEM30A	0.0022523536805042	0.342949774058307	0.6	0.41	1
SQSTM1	0.0022655336112242	0.316576686364356	0.933	0.852	1
PTGDS	0.00228533301743739	0.73048590966657	0.889	0.752	1
ARPC3	0.00231718750099031	-0.286339334486726	0.644	0.794	1
ANXA6	0.00236488371697572	0.281332121590715	0.689	0.566	1
SMC1A	0.00236645246327507	0.255598024481388	0.4	0.195	1
DNAJB1	0.0023751972424856	-0.460633207859007	0.378	0.466	1
ECH1	0.00242527019065543	0.292005928570299	0.667	0.409	1
G0S2	0.00244194273409186	-0.697116578799116	0.311	0.362	1
SSR3	0.00245423306993889	0.326150491891575	0.822	0.51	1
GSTP1	0.0025010374071849	-0.282763229629456	0.889	0.971	1
SPON2	0.00251267638778394	0.541044877864754	0.822	0.54	1
MIA3	0.00252045012867735	0.273134195819892	0.444	0.28	1
MGP	0.00256073955153017	-0.478199011659767	0.933	0.965	1
CRISPLD2	0.0025986045029866	0.468314485675607	0.844	0.543	1
SPPL2A	0.00261465600786044	0.282271447747925	0.556	0.328	1
HSPA8	0.00261862517554075	0.325113378843974	0.978	0.88	1
C4orf48	0.00265854486930744	-0.307872782096849	0.089	0.274	1
CSNK1A1	0.00270277082874791	0.289541965934246	0.8	0.52	1
AP2S1	0.00274075079672681	-0.306014938582238	0.311	0.471	1
ASPN	0.00275353610975938	-0.666426746607229	0.378	0.459	1
DNAJC1	0.00275804393388956	0.274772483304852	0.644	0.392	1
TMA7	0.00282170903545222	-0.262752346816379	0.733	0.912	1
SMARCA5	0.00287756108490036	0.276977023131961	0.489	0.278	1
ANXA2	0.00288918867338478	-0.305982362136891	0.889	0.949	1
NDUFA1	0.00293968435054706	-0.287325830240812	0.556	0.674	1
SRPRA	0.00300205612959058	0.29249266501213	0.733	0.382	1
ANO6	0.00308537589282061	0.296313537338346	0.689	0.385	1
GINM1	0.00313898479222841	0.262545376723626	0.733	0.467	1
SPTBN1	0.00315803468132804	0.346391328447516	0.978	0.738	1
NFKBIA	0.00319718929111023	-0.516201247625918	0.889	0.837	1
HSPA5	0.00321867981929741	0.353683044181568	0.889	0.75	1
ADIRF	0.00328735849550166	-0.437269228584778	0.289	0.436	1
RP11-124N14.3	0.00336782790696863	0.495961074307261	0.289	0.066	1
NDUFS2	0.00341002175277842	0.258390209267466	0.6	0.322	1
PPDPF	0.00347450604624687	-0.289893887613961	0.844	0.977	1
HSPB6	0.00347675231767814	0.414758943738375	0.733	0.526	1
NR4A3	0.00348111038516307	0.43865383181617	0.356	0.152	1
SSC5D	0.00348172304902561	0.299789399055161	0.578	0.364	1
CFH	0.00352211929420538	0.428838720205882	0.889	0.833	1
ADAM17	0.00352339859521414	0.275015186747624	0.533	0.226	1
FAS	0.00354862689107915	0.257441026953212	0.511	0.338	1
SBDS	0.00355052322048115	0.297661054701617	0.689	0.564	1
SUB1	0.00359692263725653	-0.274381655216586	0.6	0.774	1
UBL5	0.00365046231205404	-0.271309155563759	0.689	0.827	1
C1S	0.00366321764874368	0.307744036350905	0.956	0.933	1
DBI	0.0037009804034493	-0.280673250519784	0.511	0.716	1
SEC31A	0.00372767526221789	0.277593696149573	0.667	0.539	1
GPAA1	0.00372976291327995	0.251184413476765	0.556	0.332	1
COX8A	0.00373213784152393	-0.284065548417926	0.6	0.785	1
CD4	0.00373597393750454	0.276226109726086	0.489	0.293	1
FKBP1A	0.00375715696866155	-0.290089156219443	0.6	0.713	1
H1FX	0.00377025500233841	-0.287918167567304	0.044	0.229	1
TUBB2A	0.00387304545093822	0.379726081357877	0.533	0.245	1
ENY2	0.00390721957615788	-0.285936543865269	0.311	0.462	1
ATP6AP1	0.00395249302600225	0.268079425158267	0.644	0.376	1
TNFAIP6	0.00399201846110875	-0.586449675112378	0.422	0.47	1
EEF1D	0.00403284775081349	-0.258763689524139	0.889	0.958	1
SSR4	0.0041123976829442	-0.272075699945026	0.778	0.891	1
BDH2	0.00413988261482694	0.255517852110748	0.511	0.394	1
SNRPD2	0.00413994019922519	-0.286409709140983	0.533	0.726	1
ZFP36L2	0.00414267298882909	0.350914911553708	0.867	0.825	1
CTSC	0.00415968990667916	0.431450182058458	0.8	0.571	1
MSRB2	0.00419064484188387	0.258173896168864	0.578	0.358	1
U2SURP	0.00423578000825682	0.258475983595262	0.644	0.334	1
UACA	0.00424062368984768	0.287209712154168	0.6	0.479	1
NEXN	0.00441942633996992	0.319316430671299	0.578	0.406	1
SCARA5	0.00443875610864092	0.408469015443565	0.356	0.167	1
S100A11	0.00444765653889879	-0.289313747278084	0.911	0.972	1
HLA-DPB1	0.00447442701196149	-0.259435662944323	0.289	0.486	1
TCEAL4	0.00448495293853846	-0.318962360752241	0.467	0.596	1
ZFAS1	0.00452482624711125	-0.297510444365319	0.556	0.7	1
REEP3	0.00457782923592121	0.267673827910768	0.511	0.301	1
SDC4	0.00464642909756751	0.30824175796681	0.422	0.165	1
UQCRH	0.00468549560321918	-0.266752405130771	0.667	0.75	1
GUCY1A3	0.0047122488468274	0.28266491617716	0.6	0.426	1
IFI27	0.00475807346706027	-0.390173090666977	0.044	0.151	1
SH3PXD2B	0.00483287975570691	0.285547700523526	0.489	0.297	1
GOLGA4	0.00501512236731063	0.284341934321002	0.556	0.358	1
DNAJC3	0.00509921608564895	0.251462461580878	0.689	0.422	1
MOXD1	0.00510890672258823	0.388255026601234	0.8	0.555	1
IFI6	0.00514862707364387	-0.358745112470605	0.333	0.439	1
ACTG1	0.00516031872423713	0.286724711382341	0.978	0.996	1
SMPDL3A	0.00519627081449972	0.336690398607352	0.489	0.305	1
MCL1	0.0053851374183332	0.328641234877072	0.822	0.715	1
SRPX	0.00544413413627503	0.350251499164323	0.6	0.37	1
CPD	0.00567212676950922	0.26289806641627	0.4	0.209	1
NUPR1	0.00567606875889763	-0.311635535323371	0.556	0.686	1
SFRP2	0.00576867416030233	0.941940843524986	0.778	0.493	1
HSP90B1	0.00580989088026257	0.277822074953616	0.956	0.909	1
ZBTB16	0.00618763179112447	-0.261738661985533	0.044	0.207	1
DKK3	0.00623768036593181	0.348017470107338	0.956	0.774	1
LAMB1	0.00627227929635196	0.298061345687713	0.844	0.587	1
CIRBP	0.00630502957159328	-0.251667486813596	0.8	0.898	1
PDK4	0.006406211695068	0.618348828594332	0.556	0.359	1
PPFIBP1	0.00642807294379764	0.260378064475454	0.667	0.453	1
COX7B	0.00644047051650761	-0.261217090456049	0.489	0.647	1
FAT4	0.00649220982654378	0.270923221509078	0.511	0.296	1
NOTCH2	0.00651720948431048	0.258475983595262	0.556	0.331	1
NDUFA12	0.00661176065677111	-0.271016771501924	0.267	0.402	1
CTSA	0.00670518960937019	0.26497007734309	0.622	0.413	1
ID1	0.00679749060761581	-0.304892153958711	0.067	0.184	1
WLS	0.00697555883341659	0.264321788045434	0.578	0.407	1
ATP5G2	0.00700738154321253	-0.255512656700814	0.822	0.93	1
MBNL1	0.00712231430338336	0.320735877325525	0.622	0.455	1
ANGPT1	0.00734910734860965	0.38168795884016	0.711	0.471	1
DPT	0.00741583767870662	-0.449369004083851	0.422	0.566	1
PTGIS	0.00745591883079356	0.312174745023492	0.267	0.188	1
PPP1R15A	0.00748025340566488	-0.350874938019742	0.6	0.635	1
GABARAP	0.00760817184737784	-0.251096266294767	0.911	0.962	1
RPL22L1	0.00783289448240312	-0.31524095273041	0.378	0.446	1
CNN2	0.00799028555840094	0.307190555274893	0.756	0.557	1
CFD	0.00810283734823213	0.616717519595217	0.956	0.715	1
IFNGR2	0.00815277792885835	0.26044177939245	0.444	0.318	1
FIS1	0.00851117942250238	-0.272154699494769	0.467	0.573	1
ERH	0.00862973846879162	-0.255183083223356	0.644	0.689	1
CAV2	0.00877053699559158	0.271813820909062	0.556	0.395	1
SRRM2	0.00885661637594343	0.25212534191664	0.733	0.466	1
PLAT	0.008858314506814	0.329135174379526	0.333	0.216	1
CD47	0.00886500036624514	0.266903646069255	0.511	0.313	1
LTBP1	0.00894864098205508	0.335696522555415	0.889	0.728	1
H2AFZ	0.00928946761718494	-0.329974270383596	0.556	0.677	1
MTPN	0.00937782573772587	0.251145812628828	0.6	0.36	1
WWTR1	0.00943764420740967	0.273912664554321	0.533	0.295	1
CBLB	0.0095927604466858	0.262833692532732	0.444	0.279	1
RGS16	0.00959335728935091	-0.424700040744106	0.044	0.13	1
MEDAG	0.00981533638628952	0.391924755490197	0.511	0.172	1
ACTN1	0.00997219749143866	0.285298925436158	0.8	0.533	1
RCAN1	0.00999279834360329	0.35441043083332	0.489	0.267	1
MFAP4	0.0100055403265773	0.396518068892753	0.956	0.886	1
PLPP1	0.0103054414368076	0.331241046221291	0.889	0.712	1
COL6A1	0.0106068025566127	0.36428603947171	1	0.873	1
IGF1	0.0106165565752474	0.508885039269546	0.644	0.421	1
CTGF	0.0107043102152541	0.62156998702641	0.844	0.683	1
NENF	0.0108103569087538	-0.271143294328919	0.578	0.648	1
LTBP2	0.0108947131078899	0.349282871848639	0.867	0.724	1
SLC1A5	0.0109022840839694	0.277366110726472	0.6	0.356	1
VASN	0.0109598586149427	0.341282829181562	0.711	0.4	1
NUCB2	0.0111176554876588	0.260792841358492	0.733	0.46	1
HOPX	0.011449864593993	-0.295983892983926	0.022	0.14	1
MYADM	0.0114797316040611	0.368171365875147	0.867	0.626	1
LTBP4	0.0117168400928555	0.335283018072745	0.889	0.72	1
TMEM119	0.0117329867125889	0.286549607220668	0.644	0.41	1
PODN	0.0118322482053092	0.313479619847472	0.733	0.494	1
TCF12	0.0118423126474675	0.276996065854309	0.711	0.437	1
KLF10	0.0119809020940932	0.352811201058096	0.689	0.403	1
EPAS1	0.0119953284117702	0.298275500337391	0.6	0.374	1
AOC3	0.0125257320219569	0.368925260461567	0.711	0.393	1
ENPP2	0.0125609006638768	0.259659093510707	0.622	0.365	1
EPHX1	0.0127334355963572	0.295398603168576	0.867	0.626	1
APP	0.0133192330419739	0.26092243508235	0.889	0.728	1
ADAMTS1	0.0134437061524568	0.466976389894755	0.6	0.344	1
S100A10	0.0135879468771726	-0.331995266177723	0.956	0.966	1
ELL2	0.0140928986326178	0.261564744137074	0.511	0.229	1
TACC1	0.0142263025409528	0.255908889538012	0.8	0.621	1
CAMK2N1	0.0142330376008447	0.275419493217431	0.578	0.441	1
IGFBP6	0.0147415838180814	-0.462779034306105	0.422	0.481	1
CTHRC1	0.0148853486340998	-0.645223986678938	0.378	0.461	1
HSP90AA1	0.0149024993666166	-0.254543345493998	0.933	0.963	1
MDK	0.0150168446372212	-0.338153602659852	0.556	0.609	1
CSRP1	0.0152681750659327	0.325544486684334	0.822	0.705	1
ID3	0.0153440746921348	-0.396273366803918	0.467	0.563	1
FNDC3B	0.0154512923844564	0.262043991475704	0.578	0.404	1
DDIT4	0.0154986203725975	-0.419075573378903	0.178	0.308	1
PIM1	0.0164499853567309	0.472212405189661	0.533	0.223	1
LINC00657	0.0165312808985463	0.273464743981932	0.756	0.565	1
MACF1	0.0165880303537055	0.384525951455627	0.933	0.672	1
COL1A2	0.0166534631216944	0.38803611489349	1	0.967	1
CCL11	0.0168936583420431	1.13862999924055	0.4	0.178	1
BTG1	0.0168969302932541	-0.262845371153939	0.689	0.739	1
WSB1	0.0171471534295331	0.268779192991142	0.933	0.7	1
F2R	0.0179279246445648	-0.319410107071928	0.222	0.391	1
ENG	0.0192235789736541	0.267404628776562	0.689	0.489	1
EGFL6	0.0193014929307287	-0.284311978604132	0.089	0.232	1
MYC	0.0194216466883771	0.407377079047178	0.622	0.26	1
TSC22D1	0.0202310820484852	-0.334632889960527	0.667	0.702	1
EMP2	0.0213075509628182	0.255244043811192	0.844	0.629	1
ZNF106	0.0222763543386353	0.254039218098924	0.622	0.439	1
ANGPTL4	0.0225698564138546	0.569881670537907	0.556	0.228	1
APOE	0.0232850583969261	0.577761227033902	0.689	0.494	1
EDIL3	0.0233832622139514	0.325671267325984	0.533	0.326	1
S100A13	0.0237161950185531	-0.250475003370586	0.667	0.807	1
CRIP1	0.0239077619335945	-0.34245733979041	0.622	0.711	1
SSPN	0.0243029512496245	0.254417519334389	0.644	0.542	1
HCFC1R1	0.0257728401177501	-0.253511572877961	0.467	0.504	1
PLEKHH2	0.0259059347653548	0.260461456878455	0.822	0.486	1
NNMT	0.0263341785955485	0.375158892678978	0.956	0.811	1
MMP14	0.0274080050462034	0.302879670889129	0.733	0.501	1
CCNL1	0.0274244727491556	0.292519655201198	0.733	0.478	1
MALAT1	0.0276015769149752	0.312432155199829	1	0.991	1
CD74	0.0284225412581166	-0.321189087384735	0.644	0.7	1
LIMCH1	0.0307595103402234	0.314698308755078	0.822	0.579	1
HMCN1	0.0313840628032655	0.250311050975836	0.711	0.531	1
LBH	0.031429303837442	0.31028827559077	0.756	0.609	1
FILIP1L	0.0321862286886185	0.281262500676564	0.644	0.578	1
NDNF	0.0333011471075207	0.271378980355433	0.533	0.343	1
KLF4	0.0337726750223456	-0.340478688914842	0.244	0.365	1
TNXB	0.0341607527549867	0.316504666550875	0.756	0.537	1
ROBO2	0.0349205064962276	0.288212685619965	0.667	0.428	1
PLAU	0.0353708319843052	0.31500520261654	0.444	0.19	1
QSOX1	0.0356794287908375	0.277185368152066	0.8	0.634	1
TUBA1B	0.036011119881213	-0.264844574733139	0.844	0.797	1
DUSP1	0.0369587424984068	-0.324512491072382	0.889	0.932	1
MYL9	0.0378011905977334	-0.288063954384621	0.8	0.818	1
RARRES1	0.0390080445737019	0.433915764179758	0.622	0.549	1
CYP7B1	0.0401060265433511	0.257837931106071	0.422	0.268	1
BST2	0.0412956685013599	-0.258004450707071	0.2	0.271	1
GADD45A	0.0426933887809168	-0.292448311771217	0.378	0.385	1
IRF1	0.0449834325214892	0.355372294056864	0.556	0.28	1
FOS	0.0458950406296472	-0.362104635004209	0.933	0.911	1
CD248	0.0476144839528314	0.259831182688327	0.644	0.478	1
C11orf96	0.0476726486646286	-0.418819904463315	0.533	0.442	1
AC058791.1	0.0495082882126384	0.266675669883011	0.178	0.071	1
SLC38A2	0.050651796573761	0.269649284193387	0.867	0.621	1
FGFR4	0.0570598295973201	0.256746823523736	0.578	0.299	1
PDLIM3	0.0575608530037278	0.262037110702305	0.8	0.669	1
BMP5	0.0596123498395691	0.255092229631456	0.6	0.379	1
TNFRSF12A	0.0630567818255191	0.357214365917842	0.711	0.446	1
SCGB3A1	0.0688179652385053	-0.333591648362869	0.622	0.551	1
SFTPC	0.0703748225718374	-0.476412199376207	0.889	0.564	1
CXCL12	0.0817850006921582	0.2581370725723	0.689	0.501	1
LINC00152	0.0843627781042549	0.311314115333728	0.644	0.319	1
OGN	0.0933561688244218	-0.266165319412619	0.489	0.438	1
RGCC	0.0945932850919124	0.319163053961655	0.8	0.773	1
RTEL1-TNFRSF6B	0.0961803684782038	0.279403808833487	0.2	0.073	1
CCL2	0.0985174016039534	0.539752647700522	0.889	0.604	1
IL6	0.114202209704558	-0.562765031725639	0.178	0.122	1
ADAMTS4	0.115774391771746	-0.280814458554756	0.156	0.148	1
CRABP2	0.127554219048039	-0.259403079394668	0.2	0.259	1
CNN1	0.13301883356319	0.254004597454631	0.311	0.173	1
GADD45B	0.137479604520382	-0.327389526627109	0.711	0.67	1
ADM	0.15418623181117	0.312986631079293	0.422	0.191	1
COL3A1	0.154801863951357	0.289707854056157	1	0.9	1
C3	0.163834723784859	0.294335262127099	0.622	0.499	1
PRG4	0.176297050619665	0.463640224361088	0.178	0.225	1
MT1X	0.190732539818394	-0.320498274722476	0.511	0.585	1
ICAM1	0.250426768098548	-0.359580584262355	0.578	0.342	1
IER3	0.255031358902669	-0.310765662528353	0.667	0.444	1
COMP	0.258299022107271	0.359326907188686	0.511	0.281	1
SERPINA3	0.291432311212839	0.261956341045597	0.578	0.29	1
SERPINE1	0.390028791507056	-0.275893140377437	0.556	0.481	1
IGFBP3	0.403927280090558	0.26479761894825	0.267	0.224	1
CST2	0.989411619214206	-0.41877347813029	0	0.102	1
