## Supplementary material for "Single-cell RNA-sequencing reveals profibrotic roles of distinct epithelial and mesenchymal lineages in pulmonary fibrosis": PLIN2+_Fibroblasts_nsip_.csv

	p_val	avg_logFC	pct.1	pct.2	p_val_adj
NFKBIA	2.92947588056309e-65	1.29042250153627	1	0.933	7.72707853016127e-61
MSC	6.59167447781501e-52	0.908379254174581	0.663	0.14	1.73868597701327e-47
RPS26	4.93984313806669e-48	0.865332833280518	1	0.971	1.30298242452785e-43
PLK3	3.0411644814722e-47	0.818682490524367	0.755	0.287	8.02167955277923e-43
IER3	1.34823203968325e-46	1.93247271203318	0.949	0.632	3.5562316510725e-42
ICAM1	9.42719551139317e-44	1.9405219245603	0.949	0.485	2.48661136004018e-39
LMNA	1.1818912535658e-42	1.21691488084124	0.969	0.928	3.11747455953051e-38
EIF4A1	4.97800171242914e-39	0.70767077949568	0.908	0.694	1.31304751168743e-34
SOD3	7.70222450787066e-36	0.804835011527002	0.969	0.808	2.03161575844104e-31
SOD2	3.35397321250582e-35	1.43465594848356	0.969	0.855	8.8467751426266e-31
COL1A2	2.41731346401639e-33	-0.822380480823883	0.959	0.992	6.37614772403603e-29
C11orf96	8.31972793978714e-33	1.47513220819512	0.837	0.442	2.19449463867765e-28
MT-ATP8	4.7482236121568e-32	0.819497601875092	1	0.964	1.2524389421786e-27
RPL41	1.95730906136743e-30	-0.835052005180065	1	0.994	5.16279411116888e-26
FOSL1	3.70439616635491e-30	0.944709004997577	0.908	0.657	9.77108576799434e-26
VIM	8.82258721135674e-30	0.67108631649803	1	1	2.32713382873957e-25
CEBPB	2.10770867522906e-29	0.84858317425703	0.949	0.755	5.5595031726517e-25
COL3A1	3.39877420060809e-29	-1.33249461236761	0.643	0.891	8.96494670894397e-25
CSF3	1.5330858173504e-27	1.46561522185307	0.255	0.005	4.04382046042514e-23
NINJ1	2.41590940111994e-27	0.711163001265875	0.694	0.214	6.37244422733407e-23
ZC3H12A	4.50562821940803e-27	0.682970241669188	0.755	0.343	1.18844955543326e-22
NBL1	7.2894334333604e-26	0.729458756776445	0.929	0.748	1.92273385671747e-21
LIF	2.42441631075368e-25	1.48641590924811	0.684	0.169	6.39488290287497e-21
SMAD7	7.11378364743471e-25	0.395439509116298	0.408	0.04	1.87640271268385e-20
CHMP4B	8.1024231324414e-25	0.516739722798119	0.827	0.542	2.13717614964407e-20
MAFF	1.02436834767048e-24	0.923844309066906	0.888	0.646	2.70197639065042e-20
SLC39A14	1.07911762688423e-24	0.677212939620046	0.684	0.323	2.84638856443253e-20
HLA-B	1.43450626869963e-24	0.683457148928787	0.99	0.918	3.78379718494902e-20
C2orf40	1.99944415108003e-24	0.787995259229018	0.439	0.042	5.2739338373038e-20
NFKB1	2.42143416979583e-24	0.605406108106466	0.765	0.323	6.38701690967047e-20
MT-ATP6	3.48244338100999e-24	-0.669785969662116	0.99	0.997	9.18564090609006e-20
SOCS2	5.90529056947817e-24	0.484245911433776	0.541	0.134	1.55763849351126e-19
ARSJ	1.52963778647674e-23	0.587480877880395	0.52	0.092	4.03472558938971e-19
NFATC2	1.79410497458556e-23	0.813198326331307	0.571	0.147	4.73231069146432e-19
SCGB1A1	2.95715384461999e-23	-1.20540155609228	0.082	0.706	7.80008469595414e-19
GEM	3.09424755015394e-23	1.3036673429748	0.98	0.653	8.16169676304104e-19
NFKBIZ	3.61549964831756e-23	0.832744766648691	0.847	0.518	9.53660342236723e-19
NFKBIE	4.10556783781864e-23	0.336685166650975	0.306	0.038	1.08292562858142e-18
EMP1	5.42388477401686e-23	0.968489680328938	0.949	0.8	1.43065808684243e-18
CLU	8.78382244021364e-23	0.983364461259798	0.929	0.897	2.31690884505515e-18
ZFP36	1.30947535614651e-22	0.81382756408069	0.99	0.985	3.45400314690766e-18
GPR176	1.7931089819333e-22	0.27045820087504	0.265	0.028	4.72968356164546e-18
A2M	2.37607080854378e-22	1.66850645193531	0.867	0.621	6.26736197169594e-18
SPHK1	4.72409231482e-22	0.682434670210292	0.776	0.382	1.24607382988007e-17
WTAP	4.73332957211252e-22	0.697640384189062	0.959	0.615	1.24851034123612e-17
CSF1	5.6060734439179e-22	0.619583560764092	0.724	0.384	1.47871399230222e-17
YBX3	1.47922612635386e-21	0.507288092709663	0.959	0.818	3.90175475348359e-17
ACSL4	2.43957015177679e-21	-1.01629373961397	0.531	0.78	6.43485418934163e-17
PPP1R15A	3.29975771275965e-21	0.684763664550803	0.918	0.787	8.70377091894612e-17
MAP7D1	4.69086524579406e-21	0.464545063008012	0.612	0.293	1.2373095258831e-16
SSTR2	1.11633929854785e-20	0.338632236055749	0.214	0.01	2.94456816777967e-16
MYADM	3.19007082338748e-20	0.765339480673507	0.959	0.768	8.41444981084916e-16
GADD45B	5.20403422464894e-20	1.12297404850386	0.878	0.699	1.37266810743565e-15
HLA-E	6.91209804906866e-20	0.544990258548191	0.959	0.807	1.82320410240284e-15
BMP2	1.85897589535171e-19	0.556087848833015	0.367	0.078	4.9034207191692e-15
DKK3	1.96179919876719e-19	0.486794515162271	0.337	0.071	5.17463774658821e-15
KLHL21	3.64228146321803e-19	0.48894972566844	0.612	0.198	9.60724581553019e-15
VASN	3.88317167836753e-19	0.802513010587596	0.878	0.666	1.024264193603e-14
AKAP2	5.52224867819671e-19	0.358564897921471	0.378	0.065	1.45660353384795e-14
CD82	7.46010352707659e-19	0.38068270317509	0.327	0.043	1.96775150733699e-14
FBN1	7.97166239431703e-19	-0.976901805577549	0.633	0.85	2.102685389749e-14
MAP2K3	9.10455447020814e-19	0.580097911856181	0.745	0.4	2.4015083326068e-14
IGFBP7	2.07259041106029e-18	0.993759665921718	0.99	0.802	5.46687172725373e-14
COL1A1	2.56529743689682e-18	-0.929144699351231	0.765	0.934	6.76648504930274e-14
RELB	2.62731626114838e-18	0.421856190792093	0.653	0.312	6.9300721020311e-14
PTGIR	2.86055004396554e-18	0.301059632039267	0.296	0.053	7.5452728509679e-14
HSPB8	3.01788640655194e-18	0.842900999452292	0.827	0.548	7.96027897456206e-14
TNFAIP2	3.73622618747337e-18	0.744683484600616	0.571	0.331	9.8550438146985e-14
TRAF1	3.74130238073081e-18	0.394737053193538	0.184	0.017	9.86843328965366e-14
SNN	4.20769743555666e-18	0.270482269711915	0.316	0.054	1.10986435257678e-13
RPL13A	4.563799205497e-18	-0.536553145955657	0.969	0.985	1.20379331643394e-13
PGRMC1	7.25095778080864e-18	0.456204418550359	0.867	0.623	1.9125851338439e-13
C3	7.27710783369506e-18	-0.552088227679699	0.98	0.997	1.91948273329375e-13
TJP2	8.69136846679622e-18	0.383005737422955	0.398	0.082	2.29252226048684e-13
HES4	1.05904770230896e-17	0.658631544663186	0.663	0.375	2.79345012438033e-13
ERN1	1.15770096111988e-17	0.428124595156336	0.602	0.23	3.0536678251459e-13
IRF1	2.25399490630948e-17	0.80625075049437	0.806	0.463	5.94536236437251e-13
CXCL2	5.84677459165627e-17	1.88608327209362	0.837	0.451	1.54220373404117e-12
JUND	6.31784126835672e-17	0.550304981792042	0.867	0.712	1.66645699135445e-12
NBPF14	8.28284568364824e-17	0.312750668387627	0.51	0.167	2.18476620597589e-12
ALDH1A3	1.12096571542245e-16	-0.846085715630707	0.48	0.77	2.95677126756981e-12
IFI6	1.86941822688759e-16	0.735477100841101	0.857	0.517	4.9309644570614e-12
KDM6B	1.89829079340691e-16	0.675618516188159	0.939	0.664	5.00712162576941e-12
FRZB	1.94340798354557e-16	0.548386419382922	0.316	0.033	5.12612723819815e-12
GGT5	2.61984783670975e-16	0.584066211363433	0.52	0.193	6.9103726388893e-12
MAP3K8	3.03872591367728e-16	0.569131739212199	0.816	0.477	8.01524734250655e-12
SERPINE1	3.61382149534224e-16	1.33129952618257	0.786	0.569	9.53217695826424e-12
IL6	3.78305920745795e-16	1.55406989507982	0.653	0.299	9.97857527151183e-12
RPL17	4.19708489932378e-16	0.537561810706428	1	0.931	1.10706508389463e-11
SCGB3A1	5.98809921477918e-16	-1.00262530760251	0.061	0.588	1.5794809298823e-11
NFKB2	1.49151347130562e-15	0.383575284470477	0.551	0.154	3.93416508326284e-11
CCL2	1.56341744817003e-15	1.51845451526376	0.918	0.699	4.1238262030381e-11
TNFAIP8	1.97855133640757e-15	0.508971249520351	0.357	0.045	5.21882486004224e-11
C4orf32	2.67467770765048e-15	0.358817105356004	0.408	0.104	7.05499738946966e-11
GAPDH	2.83707984187736e-15	0.416365736117701	1	0.993	7.48336549891991e-11
ERRFI1	2.92394978650294e-15	-0.768363186068029	0.765	0.894	7.71250235185881e-11
FHL1	3.10143295821936e-15	0.597049259213659	0.908	0.769	8.18064971389521e-11
ETS1	3.14805515072385e-15	0.362311427222969	0.469	0.135	8.3036250710643e-11
BHLHE40	3.22788546215124e-15	0.667339182626184	0.694	0.384	8.51419348351634e-11
MTRNR2L12	4.0780934645401e-15	-0.743233926561458	0.265	0.565	1.07567871314174e-10
TNIP1	4.48581614279574e-15	0.299442417954186	0.306	0.089	1.18322372398523e-10
LIMA1	4.58960737592223e-15	-0.576633926794366	0.684	0.867	1.21060073754701e-10
RFX2	7.2971563913473e-15	0.394766051729114	0.52	0.135	1.92477094134568e-10
CRY2	1.02153753583681e-14	0.333885977552777	0.49	0.188	2.69450955827676e-10
TXN	1.5453870614498e-14	0.677868735286631	0.939	0.882	4.07626745198613e-10
TAGLN2	1.64990941414117e-14	0.394446831252335	0.99	0.96	4.35196606168015e-10
PIM3	1.89087934758792e-14	0.594967486942496	0.827	0.611	4.98757245513266e-10
MT1X	2.23488441336552e-14	-1.13595741180327	0.571	0.823	5.89495461713423e-10
FTH1	2.44967291574321e-14	0.457704071092889	1	1	6.46150224985586e-10
MFSD2A	2.89000811132223e-14	0.432742421975288	0.48	0.13	7.62297439523465e-10
NFATC1	3.15786591396775e-14	0.573281856365733	0.643	0.241	8.32950292127274e-10
HLA-C	3.53838182126846e-14	0.429444689476493	0.969	0.904	9.33318972995981e-10
ANXA1	4.91190019261811e-14	0.583912176667489	0.959	0.96	1.29561191380688e-09
TGM2	6.73269419275746e-14	0.943274031167901	0.633	0.205	1.77588274722364e-09
U2AF1	8.02745826569319e-14	0.294211547555305	0.408	0.114	2.11740266674189e-09
SFTPC	9.2497939438776e-14	-1.51934636809113	0.133	0.294	2.43981814857659e-09
PRSS23	1.13810337475696e-13	-0.740534623220093	0.204	0.587	3.00197527159643e-09
BIRC3	1.9057548931013e-13	0.575249935724134	0.378	0.051	5.0268096815333e-09
GCH1	2.30666742987233e-13	0.38116109425935	0.418	0.128	6.08429667977423e-09
SEMA3C	2.33327540898926e-13	-0.873167240365621	0.429	0.643	6.15448054629097e-09
IFITM1	3.0072718329842e-13	0.494257897349563	1	0.934	7.93228091386243e-09
EEF1B2	3.29243619360078e-13	-0.418565455731392	0.939	0.972	8.68445894786079e-09
MMP19	3.42934470368175e-13	0.614494655167065	0.622	0.311	9.04558252490135e-09
PABPC1	4.67677848851929e-13	0.350364090926253	1	0.94	1.23359386191673e-08
AC090498.1	4.72031372813802e-13	1.11900415743284	1	0.736	1.24507715207096e-08
PDLIM3	5.73075530008264e-13	0.861305764745203	0.929	0.524	1.5116013255028e-08
TNFAIP3	6.24326907043037e-13	0.89438857085853	0.663	0.114	1.64678708270742e-08
ODC1	6.47140509572598e-13	0.463637436615464	0.561	0.275	1.70696252209964e-08
SLC1A5	7.60383754772747e-13	0.409294337564888	0.612	0.37	2.00566422996407e-08
ZNF267	8.00523805418533e-13	0.309170689633462	0.357	0.097	2.11154164155246e-08
PNRC2	8.41152451292424e-13	0.379849130727813	0.816	0.616	2.21870782077403e-08
TNFAIP6	8.8122691601086e-13	1.00160763141893	0.847	0.683	2.32441223636184e-08
ELL	1.04209360775189e-12	0.33197960415815	0.51	0.216	2.74873030916715e-08
NR1D1	1.12734401018652e-12	0.314013564667701	0.337	0.071	2.97359529566899e-08
S100A4	1.48524274072942e-12	-0.471252135878214	0.867	0.972	3.91762477722198e-08
IFI27	1.50606485927872e-12	0.955211623263201	0.673	0.553	3.97254727931948e-08
CD44	1.54178984373735e-12	0.526968477371856	0.878	0.722	4.066779070826e-08
FGFR1	2.1474475971211e-12	0.401654235128494	0.898	0.69	5.66432252692633e-08
MLF1	2.44716772325844e-12	0.419383710247621	0.612	0.303	6.45489430363879e-08
VDAC2	2.45380913950639e-12	0.367766698550914	0.786	0.475	6.472412367276e-08
KLF2	2.48545685055294e-12	0.621048190230618	0.378	0.308	6.55588953470348e-08
CSRP2	2.59119398435182e-12	0.681511610661395	0.551	0.246	6.8347923725248e-08
SFPQ	3.15282751689855e-12	0.381087816685333	0.959	0.847	8.31621314132331e-08
GADD45A	3.19247468910973e-12	0.609335947073845	0.673	0.347	8.42079048746474e-08
RIPK2	3.67617365006874e-12	0.317367973696143	0.418	0.171	9.6966432367863e-08
NEU1	3.78083214315655e-12	0.466454924246102	0.52	0.295	9.97270094400404e-08
MSN	3.93686609521189e-12	0.33991879921804	0.52	0.284	1.03842716993404e-07
ACTG1	3.94264984824802e-12	-0.471877171411944	0.969	0.997	1.03995275047238e-07
FST	4.44759076980275e-12	-1.18080850047347	0.367	0.605	1.17314101735087e-07
DDX39B	4.46811205465041e-12	0.290479073479812	0.541	0.198	1.17855391665514e-07
FXYD5	8.90090306108762e-12	-0.504086358180228	0.235	0.625	2.34779120042308e-07
BGN	1.10357144212162e-11	0.623783032290162	0.816	0.611	2.9108903928842e-07
CFB	1.22313452761243e-11	0.478357712707172	0.449	0.297	3.22626194348329e-07
HSPA5	1.40534558753005e-11	0.545759599544208	0.969	0.861	3.70688005622801e-07
TMEM176A	2.03209612469043e-11	-0.52777650351053	0.827	0.871	5.36005994809594e-07
MID1IP1	2.12883464480261e-11	0.368867393764872	0.296	0.097	5.61522714259583e-07
LTBP4	2.33301541958651e-11	0.502650110579202	0.918	0.759	6.15379477224334e-07
LDHA	2.95705900406726e-11	0.400232183709089	0.99	0.972	7.79983453502822e-07
RBMX	3.65812841691699e-11	0.331260736474925	0.786	0.551	9.64904532530194e-07
SBDS	4.24214959971576e-11	0.357841615519171	0.888	0.715	1.11895179991703e-06
LITAF	4.81847221018784e-11	0.472192735112795	0.816	0.647	1.27096841488125e-06
IRF7	4.82096759295824e-11	0.276545979175888	0.367	0.093	1.2716266219946e-06
TAP1	6.00070604182672e-11	0.281782306348495	0.367	0.132	1.58280623265263e-06
CNN3	6.32181879606788e-11	0.393405757695891	0.867	0.739	1.66750614383882e-06
PGM3	6.42272887445952e-11	0.355257719483467	0.561	0.337	1.69412319521619e-06
HSD11B1	7.70603516344592e-11	0.300178470568525	0.296	0.1	2.03262089506213e-06
LUM	8.31697027347822e-11	0.506749358298744	0.939	0.974	2.19376724903535e-06
CFH	8.5682435909871e-11	0.536140615772457	0.949	0.866	2.26004561199467e-06
VCAM1	9.23847294033802e-11	1.09265649858655	0.388	0.081	2.43683200747296e-06
ATP6V1B2	1.00460833984745e-10	0.363214361821562	0.51	0.271	2.64985541801562e-06
C1QTNF1	1.05304911359461e-10	0.484382536885311	0.51	0.228	2.77762764692851e-06
HMGA1	1.27238802722805e-10	0.713538711250926	0.684	0.378	3.35617789941943e-06
MT-ND4L	1.27776388828734e-10	0.382436177346772	1	0.984	3.37035780813553e-06
OSR1	1.42135406749683e-10	-0.800143337402463	0.378	0.577	3.74910562383639e-06
MT-CYB	1.61104519908952e-10	0.515583794279245	1	0.976	4.24945392163842e-06
LSP1	1.95523046536583e-10	-0.501508301861033	0.276	0.629	5.15731139849546e-06
CXCL3	1.96063378719138e-10	2.12748198479271	0.51	0.192	5.17156374047471e-06
THAP2	2.01243218234101e-10	0.542807737270703	0.398	0.183	5.30819236736087e-06
IGF2	2.09960958797931e-10	-0.562657337819597	0.633	0.818	5.53814021021304e-06
RARRES2	2.12514054480029e-10	0.44164670024753	0.949	0.902	5.60548321501972e-06
DSTN	2.14878975721178e-10	0.328753295921268	0.939	0.876	5.66786274259752e-06
PEA15	2.42782230075994e-10	0.337940559205934	0.827	0.651	6.4038668827145e-06
COL16A1	2.67788335405931e-10	0.288116080468988	0.408	0.167	7.06345292300223e-06
SLC3A2	2.76328253819859e-10	0.362348935545133	0.735	0.652	7.28871035100643e-06
MAMDC2	3.22937867604895e-10	0.313210980303104	0.367	0.118	8.51813213381432e-06
MT1E	3.37189654812142e-10	-0.825313176791466	0.531	0.762	8.89405152497986e-06
SUB1	3.51081828948403e-10	0.312404696596603	0.918	0.807	9.26048540217202e-06
CITED2	3.5743937945588e-10	-0.649960289313605	0.133	0.426	9.42817851190776e-06
ALDH2	3.73181446182922e-10	0.362644723526466	0.694	0.529	9.84340700596693e-06
HOTAIRM1	4.05675060447688e-10	0.379508001307662	0.449	0.166	1.07004910694287e-05
CEBPD	4.15021242594283e-10	0.536941049022285	0.939	0.881	1.09470153159094e-05
TSC22D2	4.81372985396567e-10	0.414411792718649	0.653	0.399	1.26971752358052e-05
CREB3	4.98321711292096e-10	0.254224078113157	0.408	0.194	1.31442317787516e-05
APOD	5.87518956830153e-10	0.858412830456982	0.786	0.674	1.5496987524309e-05
FSTL1	7.96309921505231e-10	-0.546217292735412	0.898	0.926	2.10042667995435e-05
COL6A3	1.20433071727248e-09	-0.49538070309169	0.765	0.914	3.17666313294961e-05
SAMD4A	1.30961658917106e-09	0.269012648860432	0.459	0.173	3.4543756772565e-05
RELT	1.58976513844366e-09	0.25341924909587	0.388	0.116	4.19332350567285e-05
COL15A1	1.6108311613714e-09	0.359964164655273	0.347	0.082	4.24888935434933e-05
RGCC	1.749052120956e-09	0.921433862124453	0.765	0.465	4.61347477944563e-05
DYRK3	2.60698795812244e-09	0.259510991892054	0.429	0.171	6.87645213713956e-05
CD248	2.63214432895486e-09	-0.554183531364359	0.592	0.841	6.94280709648424e-05
SERPINA3.1	2.77507691129117e-09	0.431820161501861	0.347	0.05	7.31982036891271e-05
MRPS6	2.86484196203584e-09	-0.460744466825734	0.204	0.485	7.55659364326193e-05
ITM2A	2.90100840307171e-09	-0.487413291223603	0.367	0.637	7.65198986478224e-05
CCL13	3.56030807956582e-09	0.383613818631015	0.122	0.011	9.39102462147075e-05
XBP1	3.66025052515369e-09	0.359683188792014	0.929	0.815	9.65464281019789e-05
ALDH1A2	3.79715816256004e-09	0.32975942424176	0.449	0.167	0.000100157640853846
SGCA	4.13452298097287e-09	0.25970470636772	0.316	0.058	0.000109056312669121
LRRFIP1	4.17390101818933e-09	0.385136405211333	0.561	0.341	0.00011009498715678
CDC37	4.50542756990417e-09	0.31680067826184	0.755	0.579	0.000118839663011362
ACADVL	4.81200572162076e-09	0.310771921432324	0.806	0.593	0.000126926274919191
CSRP1	5.22265626563958e-09	0.447641803777062	0.653	0.454	0.000137758004318775
OTUD4	5.51199479370592e-09	0.323126936548155	0.5	0.271	0.000145389886673581
IL6ST	5.68976307175857e-09	-0.433718596181768	0.837	0.918	0.000150078880543776
C8orf4	7.21658978596901e-09	0.605495844505853	0.388	0.215	0.000190351988784505
MINOS1	7.65805542450742e-09	0.364045133656334	0.704	0.367	0.000201996527932232
BDH2	8.69595135783627e-09	0.281886359207441	0.694	0.447	0.000229373108965647
HNRNPH3	9.24487765342022e-09	0.329447499350744	0.796	0.655	0.000243852137864265
MFAP5	9.83495688984704e-09	-0.951713668155304	0.265	0.602	0.000259416657883495
TP53BP2	1.03767569561393e-08	0.260756605821697	0.459	0.219	0.000273707718232086
TMSB10	1.05234954494272e-08	-0.346164639565774	1	0.995	0.000277578239469542
SARS	1.05322628301822e-08	0.264132016095813	0.582	0.415	0.000277809496671717
RPS24	1.05960877500843e-08	-0.276133267244906	1	0.996	0.000279493006583974
ERF	1.11011048185037e-08	0.277890647217913	0.418	0.217	0.000292813841797673
SELM	1.11585080275063e-08	0.326439468612275	0.929	0.858	0.000294327966241533
SERPING1	1.23946143952463e-08	0.304767957716056	0.99	0.991	0.000326932743903412
YY1AP1	1.25928734066291e-08	0.254016636899771	0.531	0.237	0.000332162221846657
TAGLN	1.29997286687143e-08	1.07456344273648	0.663	0.315	0.000342893843094676
MXRA5	1.37248447918237e-08	-0.457449687659679	0.316	0.59	0.000362020231073934
MFAP4	1.39383145662082e-08	0.444851950841592	0.949	0.943	0.000367650923312873
C1S	1.57297489756089e-08	0.267498346900361	0.99	0.992	0.000414903588729637
CHD1	1.81679002038501e-08	-0.405065569243337	0.592	0.751	0.000479214703676955
MAPRE1	2.16934843119299e-08	0.286681693898171	0.735	0.467	0.000572209035695776
SRSF3	2.20279753993733e-08	-0.376442682552801	0.5	0.777	0.00058103190710927
COLEC11	2.24822358601441e-08	0.265352338894344	0.286	0.082	0.000593013935283022
DNAJB9	2.35532261189389e-08	0.365686550966951	0.622	0.428	0.000621263445339251
BTG3	2.45943843058449e-08	0.348945916328851	0.888	0.765	0.000648726074835272
GPC3	2.62958547030162e-08	0.478176521136304	0.551	0.268	0.000693605759501459
TPT1	2.63045770630897e-08	-0.285391229084624	1	0.999	0.000693835829193118
APP	2.63709320248125e-08	-0.37798539137615	0.847	0.896	0.000695586074018479
SRSF7	2.67260637103316e-08	-0.365005448532925	0.735	0.882	0.000704953382487417
LTBP1	4.12553567892903e-08	0.391419131923207	0.643	0.5	0.00108819254603111
QSOX1	4.40203615846137e-08	0.306608455409696	0.653	0.463	0.00116112507751735
BCL3	4.67762988161769e-08	0.388234989752419	0.653	0.447	0.0012338184338743
CCDC80	4.86032907652932e-08	-0.316834965268271	0.99	0.997	0.00128200900051614
MAPK6	4.93843215423348e-08	0.278096336267249	0.49	0.25	0.00130261024932217
NPDC1	5.43880152982104e-08	0.274469761552391	0.602	0.376	0.00143459267952089
EMILIN1	5.53202382590842e-08	0.321731616983917	0.469	0.316	0.00145918192455986
RPL27A	5.73883325870205e-08	-0.360909044384351	0.786	0.891	0.00151373204864784
PRNP	5.82396838697575e-08	0.333648000809225	0.867	0.697	0.00153618814143259
HMOX1	6.27279627950167e-08	1.08108305294758	0.541	0.325	0.00165457547464416
PPIC	6.81443699702859e-08	-0.420708970092812	0.388	0.639	0.00179744404670623
CPE	6.89364728768831e-08	0.47848847017518	0.704	0.491	0.00181833734507355
CD81	7.0989370009026e-08	0.311548102088824	0.796	0.6	0.00187248661272808
AEBP1	7.29714049324844e-08	0.364273123169804	0.867	0.803	0.00192476674790414
PVRL2	8.76708561961801e-08	0.285974155508869	0.714	0.481	0.00231249417388664
GRN	9.1929912703188e-08	-0.348756153258349	0.327	0.606	0.00242483530737199
RPS11	9.51814590324814e-08	-0.295012535977344	0.939	0.946	0.00251060134489976
F3	9.64548924904104e-08	-0.638378583274036	0.439	0.535	0.00254419069921956
YWHAQ	9.99712059113237e-08	0.288625504830489	0.908	0.786	0.00263694049832299
SH3BGRL3	1.05563861740108e-07	-0.469513379147359	0.755	0.857	0.00278445798111883
ATP6V0C	1.06815408158315e-07	0.293014685249252	0.918	0.829	0.00281747002099186
REL	1.13428635701478e-07	0.453889078719867	0.663	0.4	0.00299190712389789
TXNIP	1.20812014386122e-07	-0.523380521383579	0.173	0.411	0.00318665850346273
KLF10	1.24573655129501e-07	0.43597371610399	0.714	0.468	0.00328587930135085
TPI1	1.28697553415204e-07	0.299129458292132	0.929	0.873	0.00339465536643284
CLIC2	1.43162149677202e-07	0.27656438707656	0.429	0.211	0.00377618802203557
VMP1	1.48492636119445e-07	0.410959320774335	0.888	0.687	0.0039167902629226
EIF4H	1.57140121530008e-07	0.273494654053831	0.796	0.557	0.00414488498559701
TUBB4B	1.66342198422168e-07	0.352151009107643	0.827	0.855	0.00438760816778152
HSPB6	1.72106354307083e-07	0.417611614220182	0.908	0.819	0.00453964930755793
RPL36A	1.76046877886624e-07	0.351432193123301	0.867	0.633	0.00464358849801549
MGST1	1.78234164485668e-07	-0.379357702065906	0.806	0.857	0.00470128255663847
LARP6	1.96366538541256e-07	0.271414068938295	0.602	0.388	0.00517956018710272
CPXM1	1.97013465824233e-07	-0.369656170756231	0.469	0.685	0.00519662418804579
ADAMTS15	2.07138803238402e-07	-0.40679587349454	0.112	0.349	0.00546370021301933
ZNF593	2.19940372016976e-07	-0.352877442577118	0.398	0.622	0.00580136719269177
CAMTA2	2.21514295177136e-07	0.291018302395547	0.398	0.158	0.00584288256388732
SNHG7	2.25280115004696e-07	0.272358532366617	0.622	0.397	0.00594221359347887
DDX17	2.35621411085891e-07	-0.351668800641194	0.5	0.722	0.00621498596021255
THBS1	2.54729152611596e-07	-0.581682881964101	0.796	0.903	0.00671899085843606
PTPN1	2.65185680988643e-07	0.351362475132546	0.459	0.335	0.00699480270743745
HILPDA	2.67730793466826e-07	0.342685781680433	0.235	0.117	0.00706193513927447
CYCS	3.10697997877337e-07	0.387320251980312	0.898	0.77	0.00819528109001053
OAS1	3.30252623558986e-07	0.250304476848105	0.245	0.082	0.00871107345161538
ARID5A	4.20701260521433e-07	0.265502067001992	0.459	0.242	0.0110968371487738
SQSTM1	4.53745340928556e-07	0.358819874801086	0.969	0.926	0.0119684408576725
PTGIS	4.69965443866417e-07	-0.41230818345098	0.582	0.728	0.0123962785128645
CXCL1	4.95665936077856e-07	1.55130364664621	0.582	0.264	0.0130741803959256
RRAD	5.62273773540144e-07	0.31804690643999	0.133	0.023	0.0148310953246684
GPX4	6.01444217886877e-07	-0.329907008623398	0.796	0.892	0.0158642941352022
SMPDL3A	6.14352463312506e-07	0.252657656745282	0.388	0.152	0.016204774924794
KLF4	6.42492500615812e-07	0.489118228956025	0.888	0.789	0.0169470246887433
FKBP1A	7.88444015513896e-07	-0.326698724794233	0.816	0.916	0.02079678779721
ILF2	8.88227974042837e-07	0.26256242303031	0.786	0.657	0.0234287892713279
TTC3	9.46216667349392e-07	-0.342501522789143	0.408	0.587	0.0249583570346749
APPL1	9.60705931903492e-07	-0.308925164613653	0.235	0.487	0.0253405403658184
HNRNPC	9.65141092605086e-07	0.263525212761133	0.878	0.73	0.0254575265996443
CLTC	1.02105640186752e-06	-0.326641415248166	0.306	0.517	0.0269324047120597
MYC	1.04614025972868e-06	-0.437461524807323	0.796	0.913	0.0275940416308634
NPC2	1.07337915612703e-06	-0.338187243031593	0.776	0.88	0.0283125220011627
PDE4B	1.11689760559331e-06	0.341235455102786	0.388	0.18	0.0294604081427348
CDC42	1.15710542787405e-06	-0.322232857694	0.49	0.685	0.0305209698710338
ADAMTS1	1.25394576189474e-06	-0.517160518039147	0.459	0.694	0.0330753273614976
NR4A3	1.53419404037233e-06	-0.438409042907375	0.602	0.727	0.0404674362029009
PLAUR	1.56192286378907e-06	0.43523877099197	0.878	0.776	0.0411988393781644
SH3PXD2B	1.63962398791853e-06	-0.333571106890011	0.235	0.459	0.0432483619293271
CKB	1.68173760331607e-06	0.342991724458501	0.551	0.36	0.0443591927626679
CKAP4	1.70812307505048e-06	0.253793243988966	0.745	0.458	0.0450551623506065
ACTB	1.80962930302993e-06	-0.306048749620067	1	1	0.0477325921260205
RAB7A	1.8458832925263e-06	0.254823958155141	0.827	0.68	0.0486888636069663
CXCL8	2.02803685509789e-06	1.62979054497987	0.418	0.172	0.0534935281269172
RPL23	2.08845861401712e-06	-0.286648303961639	0.806	0.869	0.0550872728619294
TSPAN4	2.21116314386277e-06	-0.311356433165448	0.48	0.662	0.0583238502456684
EBF2	2.34334640716689e-06	-0.314075836291192	0.051	0.309	0.0618104481818412
HIGD2A	2.44350076451883e-06	-0.301037333229858	0.337	0.588	0.0644522196657133
SUMO2	2.48198295092971e-06	-0.259254252269474	0.867	0.933	0.0654672642966729
ADIRF	2.61676674608346e-06	-0.444495310494315	0.786	0.766	0.0690224564614434
TSPO	2.77470268382523e-06	-0.302125379900347	0.276	0.516	0.073188332691258
TNXB	2.79232871181596e-06	-0.40341545353018	0.755	0.839	0.0736532544315695
CD99	2.93853192785535e-06	-0.266695358822053	0.949	0.96	0.0775096566610407
PDGFRL	3.00585488500471e-06	-0.379545689659279	0.52	0.742	0.0792854343017692
TCEB1	3.04742113761153e-06	0.347358019323379	0.837	0.776	0.0803818273467794
EPAS1	3.1157791571627e-06	0.293270422117083	0.643	0.361	0.0821849068284805
JUN	3.19941888903665e-06	0.490887412689821	0.755	0.881	0.0843910720361198
LRRC59	3.20135402511153e-06	0.252097774951847	0.735	0.622	0.0844421151203669
CD151	3.23678834160489e-06	-0.303271475087573	0.49	0.69	0.0853767660865121
FBLN1	3.4619822237214e-06	0.286324314867376	1	0.994	0.0913167051150994
SEPP1	3.67457715560909e-06	0.30714632625371	0.98	0.906	0.0969243216335009
PLA2G2A	3.69496507467654e-06	-0.725334246213881	0.673	0.83	0.0974620937747431
TMEM176B	3.73941231886514e-06	-0.310911392563688	0.796	0.87	0.0986344787347058
SCPEP1	3.79090237990864e-06	0.266983833318715	0.704	0.548	0.0999926320748502
MBNL1	4.01217447327041e-06	-0.324459779275325	0.408	0.592	0.105829126081454
MATN2	4.35804844166462e-06	0.270300462838157	0.449	0.205	0.114952243745788
FILIP1	4.43218207553075e-06	-0.319888421144794	0.235	0.437	0.116907666606275
DUSP6	4.62866117799643e-06	-0.428150087562523	0.204	0.4	0.122090195892012
PDE4D	4.74535425799308e-06	-0.318440098899793	0.214	0.463	0.125168209263083
PRELP	4.75048221463675e-06	0.322527056506171	0.816	0.696	0.125303469375473
GAS6	4.79806354694653e-06	0.320385046250752	0.694	0.424	0.126558522177809
FBLN5	4.95903785688822e-06	0.276212163817562	0.776	0.591	0.13080454155114
IFI16	4.97607768493443e-06	-0.342779718456649	0.755	0.844	0.131254001095515
PRKDC	5.13028748126075e-06	-0.286535494440396	0.173	0.427	0.135321592893215
EMILIN2	5.22435084188928e-06	-0.300138049015356	0.071	0.312	0.137802702156513
SLC25A33	5.25647775182734e-06	0.251008641259182	0.663	0.385	0.13865011365995
TPM1	5.62577809116192e-06	-0.426717339609317	0.398	0.592	0.148391148710578
LGALS3	5.62625327393308e-06	0.262077808307973	0.99	0.965	0.148403682606533
UGP2	5.7195295497843e-06	-0.383365723463446	0.439	0.585	0.15086403093466
GSN	6.0175047228709e-06	0.328051825711769	0.929	0.978	0.158723722075166
UQCR11	6.41903265528619e-06	-0.295010546345317	0.51	0.686	0.169314824348484
TGFBR2	6.55348474444553e-06	-0.321598316937536	0.459	0.632	0.17286126710424
LINC01133	6.77535794637927e-06	-0.332305961472856	0.041	0.258	0.178713616551646
CHPF	6.80232369109088e-06	0.258869590283571	0.582	0.377	0.179424891999904
CTSH	7.18233580502782e-06	-0.305577314071708	0.276	0.573	0.189448471529219
SEMA6A	8.16217672152418e-06	-0.302787057186933	0.041	0.262	0.215293735383643
IGFBP4	8.62570132253506e-06	0.285098475677104	1	0.994	0.227520123784507
GAL	8.7468306985676e-06	0.413788647784495	0.245	0.151	0.230715153336118
COX5B	8.97686054548495e-06	-0.276688304219571	0.551	0.732	0.236782650608257
CNN1	9.03371190676889e-06	0.531528206125161	0.388	0.274	0.238282218964843
ADAMTS4	9.34694870230518e-06	0.586465898665815	0.459	0.327	0.246544465920704
SCGB3A2	9.47770434873418e-06	-0.541027611972048	0.031	0.183	0.249993407606561
COL4A1	1.06367706035008e-05	0.315600668376059	0.5	0.263	0.28056609820854
MMP2	1.08233737000889e-05	0.272596813327972	0.969	0.96	0.285488128087244
MT-ND4	1.08880595069734e-05	-0.275388225347482	1	0.987	0.287194345615439
MIR4435-2HG	1.11196655956586e-05	0.441450100389691	0.582	0.444	0.293303419416686
SERPINA3	1.12774223787782e-05	0.719585271219629	0.5	0.091	0.297464570085032
PABPC4	1.29424092375188e-05	0.250357263413183	0.633	0.403	0.341381928458032
RTEL1-TNFRSF6B	1.31463679102289e-05	0.496622715381026	0.184	0.033	0.346761746368109
ATP5E	1.33953059455963e-05	-0.25429661390467	0.929	0.941	0.353327984926993
AKAP12	1.40762734839875e-05	-0.378735856317145	0.673	0.795	0.371289865687137
PCOLCE	1.46945372597369e-05	-0.272873263086445	0.939	0.95	0.38759780930008
PPA1	1.48164447481931e-05	0.255451026786979	0.806	0.723	0.39081336312309
MESDC2	1.48733889241976e-05	-0.275768763924893	0.316	0.524	0.392315379653561
ACTR2	1.60259114317196e-05	-0.258669798716893	0.143	0.345	0.422715465834468
FAT1	1.63833189540911e-05	-0.388185964060994	0.224	0.402	0.432142804052061
G0S2	1.65481611082736e-05	0.410524140820559	0.306	0.231	0.436490845552934
PPP3CA	1.93708238814404e-05	-0.270521789303907	0.184	0.418	0.510944221520753
SNX6	1.96440459335948e-05	-0.254776599543764	0.235	0.454	0.518150999590429
LIMS1	2.01668389749481e-05	-0.287196281817986	0.347	0.527	0.531940711642205
GPX3	2.06543571151022e-05	0.386553393561469	0.878	0.618	0.544799977625051
UBB	2.06719633242689e-05	0.264921955872133	0.98	0.924	0.545264376604241
ERLEC1	2.11730853321054e-05	-0.25598363085788	0.173	0.43	0.558482471804945
HTRA1	2.25472459121985e-05	0.250924163962405	0.663	0.427	0.594728705426061
COL12A1	2.25719302147799e-05	-0.329680834360082	0.347	0.509	0.59537980327525
DST	2.30346704114886e-05	-0.321057300178409	0.622	0.704	0.607585501443836
BASP1	2.39388764415269e-05	0.2609863192552	0.398	0.188	0.631435743898156
GUK1	2.39423237055531e-05	-0.311462636675983	0.704	0.835	0.631526672381374
MLLT11	2.39527806354352e-05	-0.336886577702965	0.276	0.446	0.631802494820873
SRGN	2.4850249135278e-05	0.430859454347559	0.51	0.426	0.655475021441229
HRH1	2.50461218137985e-05	-0.277231634849618	0.163	0.336	0.660641555082562
SFTPA1	2.63928159491457e-05	-0.395581834159982	0.02	0.185	0.696163306290615
SLC7A5	2.7023922124979e-05	0.27159488208132	0.347	0.221	0.712809993890572
MARCKSL1	3.03172592404155e-05	0.305325581596806	0.796	0.537	0.799678346984441
RHOB	3.06996097682048e-05	-0.3946366701235	0.561	0.818	0.809763606855939
TMSB4X	3.14724911536578e-05	0.307031472774433	1	0.989	0.830149899160033
ESF1	3.3572944139474e-05	-0.25597526262203	0.265	0.437	0.885553547566907
MT1M	3.43163747128415e-05	-0.689042073322921	0.5	0.721	0.905163015800621
IGFBP6	3.48068117092113e-05	-0.439405575128594	0.827	0.928	0.918099272453866
CRYAB	3.62527888050868e-05	0.459943988280113	0.592	0.441	0.956239810311774
FOS	3.68864166007549e-05	-0.492371219150319	0.52	0.933	0.972953010678112
DKK1	3.76935348697717e-05	-0.92581334724811	0.041	0.157	0.994242369259967
IL1R1	3.8265928057834e-05	0.341893133521757	0.888	0.775	1
KIAA1217	3.86334152917566e-05	-0.362500584999484	0.112	0.25	1
APOE	3.89315656522203e-05	1.17271756213611	0.541	0.214	1
TGFBR3	3.96011958009879e-05	-0.310107968973064	0.449	0.565	1
MX1	4.1066173808738e-05	0.318690804747079	0.378	0.091	1
RPL7	4.17382058518565e-05	-0.250321881895111	0.99	0.976	1
RRBP1	4.20071549570518e-05	-0.282639660836545	0.571	0.673	1
FOSB	4.22648537588854e-05	0.417557040077116	0.898	0.817	1
DAB2	4.30389618688409e-05	-0.298428290855977	0.531	0.66	1
ZFP36L2	4.40909884390891e-05	-0.362091461917761	0.847	0.911	1
CLIP1	4.48340793786892e-05	-0.266695358822053	0.286	0.463	1
ANGPTL4	4.50875374828127e-05	-0.505898939816133	0.582	0.664	1
CPXM2	4.55869523770796e-05	-0.259844656890017	0.153	0.345	1
MOXD1	4.56763340475505e-05	0.308633248703037	0.296	0.106	1
BDKRB2	4.75480976212262e-05	-0.275679731264686	0.204	0.398	1
NFIC	4.87248479649245e-05	-0.256229036801441	0.541	0.693	1
NOP10	4.91132740114649e-05	-0.258290939079855	0.327	0.55	1
DYNC1H1	4.99170619190878e-05	-0.269070073334682	0.347	0.515	1
CA3	5.06840489637129e-05	0.437512285538206	0.214	0.095	1
IER2	5.07003412317285e-05	-0.337312926036006	0.429	0.833	1
SNED1	5.09222495453677e-05	-0.253889389254765	0.214	0.399	1
CYP26B1	5.09719320791918e-05	-0.277855846675609	0.071	0.236	1
CBLB	5.11184610361475e-05	-0.310210996258215	0.653	0.689	1
SLIT3	5.33978853802641e-05	0.292741105164176	0.796	0.648	1
SVIL	5.38400897919602e-05	-0.259450743699964	0.214	0.446	1
TWIST2	5.39500589393466e-05	-0.270811695730586	0.255	0.421	1
MAP1LC3B	5.9662159784711e-05	0.252203174654921	0.796	0.701	1
TGIF1	5.97504999944517e-05	0.303777892567886	0.653	0.493	1
PHLDB1	6.02621983654109e-05	-0.270043761500903	0.418	0.556	1
MYLK	6.38952402722988e-05	0.26763121900203	0.306	0.098	1
HSPA1B	6.42521961283521e-05	0.666932030956564	0.704	0.682	1
MCL1	6.56948826582232e-05	-0.27040331380614	0.837	0.934	1
RBM25	6.65573565004936e-05	-0.254586237207519	0.663	0.743	1
LINC00657	6.90734735889118e-05	-0.28859320672589	0.469	0.606	1
COL5A1	7.15978908171789e-05	-0.29691504970971	0.459	0.55	1
ARHGAP10	7.38660355018098e-05	-0.268193680228148	0.255	0.46	1
NGFRAP1	7.75093465464508e-05	-0.261805373527861	0.704	0.771	1
FERMT2	8.67871105549336e-05	-0.268160195224919	0.531	0.673	1
SERTAD1	8.9833970966466e-05	-0.26447560208374	0.653	0.793	1
COMP	9.20635752009653e-05	0.305137898712081	0.163	0.019	1
CH25H	9.36366302484603e-05	0.487420997876725	0.163	0.051	1
CREB5	9.46068242027188e-05	0.326255759296051	0.684	0.505	1
DUSP5	9.87965627010346e-05	0.253518687270267	0.49	0.267	1
GPRC5A	0.000101853694379038	0.305752766741878	0.857	0.847	1
MT2A	0.000107042326061696	-0.387736326376372	0.99	0.991	1
IL32	0.000111884966991557	0.32536358797578	0.653	0.551	1
LRRC17	0.000112718969995525	-0.256011401050283	0.092	0.29	1
SGK1	0.000113956117559226	-0.45350135048836	0.316	0.543	1
ID4	0.000114364875279016	0.48300744840597	0.633	0.359	1
PPP1R10	0.000118464432071362	-0.254732937713365	0.163	0.34	1
U2AF1L5	0.000123901176929688	-0.380342820032297	0.01	0.362	1
REXO2	0.000124916849423846	-0.261751725459178	0.714	0.749	1
SH3BP5	0.000130911290148119	-0.256176827022538	0.398	0.584	1
TUBB	0.000134905895420432	-0.274212219668063	0.704	0.815	1
LEPR	0.000139924634078168	0.348800227866559	0.51	0.386	1
MT-ND6	0.000141365941649991	0.319200121344159	0.714	0.458	1
FGF7	0.000157536359346457	-0.384517593716408	0.673	0.854	1
CD24	0.000165579168743087	-0.282297542984082	0.02	0.168	1
SLC2A3	0.000167576594926187	0.292638284609322	0.827	0.733	1
PTGDS	0.000183637959642439	0.498967921716921	0.878	0.875	1
CYB5A	0.000186308330060274	-0.263174585052848	0.378	0.522	1
ZYX	0.000189480747118467	-0.272822818153994	0.765	0.749	1
ISLR	0.000193821901519377	-0.256194648744723	0.684	0.764	1
RARRES1	0.000195087616883411	-0.434955473055264	0.816	0.847	1
FN1	0.000202614368582986	-0.318721685926123	0.888	0.91	1
SULF1	0.000203312537521903	-0.283362411307265	0.306	0.451	1
ZBTB38	0.000205736667244089	-0.254621210190893	0.245	0.382	1
TRIO	0.000205846270138289	-0.266136647568111	0.245	0.41	1
AHNAK	0.00021058010032638	-0.290090160306587	0.724	0.849	1
PDGFRA	0.000214989434861927	-0.269846772402855	0.459	0.59	1
CD9	0.000229401308072388	0.313841162551653	0.612	0.421	1
PHLDA2	0.000246709193651142	0.33364946497344	0.49	0.349	1
DPT	0.000262652793539226	0.415070951065526	0.684	0.545	1
HTRA3	0.000289526955543456	-0.433692053029236	0.408	0.525	1
SERPINE2	0.000330926682427714	0.361685075699994	0.378	0.334	1
SNAI2	0.000356525267762533	-0.284195515454165	0.265	0.433	1
DCLK1	0.000359449104942675	-0.281916548584101	0.357	0.511	1
SFTPA2	0.000395544835504252	-0.250729265049475	0.02	0.144	1
MT1G	0.000411461971775096	-0.463347552473367	0.153	0.235	1
C7	0.00042132435786901	0.434158453439775	0.949	0.807	1
FMO2	0.000432709670626319	-0.299042949775376	0.286	0.403	1
PTGS2	0.000440057390642733	0.5929381575101	0.459	0.296	1
BTG1	0.000450281257863301	0.278589082117253	0.816	0.647	1
TUBB2B	0.0005009347308091	-0.314579177930968	0.122	0.283	1
ACTA2	0.000541971946754294	0.328496429325357	0.327	0.285	1
CHMP1B	0.000550451527594262	-0.328767453264461	0.367	0.45	1
GNPNAT1	0.000600023086214679	-0.289267086426431	0.367	0.494	1
BDKRB1	0.000612551268507715	-0.434493014225441	0.265	0.485	1
RASD1	0.000623194312525472	-0.383374994912944	0.245	0.356	1
ACTN1	0.000683035481522806	0.264104496618902	0.48	0.307	1
SMOC2	0.000691420386564064	-0.267354337429096	0.378	0.452	1
CRIP1	0.000695458090166261	0.339104830679635	0.622	0.749	1
RPS27L	0.000720485518255222	-0.256043976639226	0.602	0.696	1
MIR155HG	0.000805598996843757	0.256481051503922	0.347	0.178	1
ANK2	0.000828613425964217	0.256610175398478	0.582	0.413	1
ADAMTS16	0.000851855202652396	-0.251370496235281	0.061	0.246	1
ID1	0.000984391409347164	0.322493083922042	0.214	0.261	1
PRG4	0.00103122212538191	-0.415652161955402	0.02	0.131	1
FLNC	0.00116380682502551	0.273736892336738	0.357	0.296	1
CLEC3B	0.00121798858747761	-0.505038059922202	0.224	0.366	1
MT1A	0.00128402998401094	-0.504022834086942	0.643	0.754	1
ITGA5	0.00132832649145827	-0.263156298000995	0.48	0.595	1
SFRP4	0.00134435583649794	0.603039878102755	0.327	0.436	1
TNFRSF12A	0.00182273750466433	0.263656814384409	0.939	0.817	1
CTGF	0.00199897033002619	0.512492209123062	0.469	0.358	1
FHL2	0.00200472137699045	-0.291239007062786	0.551	0.627	1
CES1	0.00222195552491478	0.306896673828848	0.388	0.197	1
PIM1	0.002277493190039	0.315623255280837	0.796	0.623	1
KLF3	0.00242834237871038	-0.272861547070944	0.48	0.532	1
CILP	0.00250838831130692	-0.258134896323824	0.245	0.443	1
CD55	0.00256826597313577	-0.348670231532988	0.602	0.673	1
NR4A2	0.00314750059885623	-0.297698102019869	0.439	0.555	1
HSPD1	0.00361367820702823	-0.321748409494895	0.857	0.867	1
PLIN2	0.00372482516290928	0.385457327330301	0.724	0.65	1
TFPI2	0.00445452984267914	0.484848846530471	0.612	0.463	1
KLF6	0.00499101466036745	-0.280214022595518	0.704	0.817	1
TSC22D3	0.0067074125458858	-0.282137908987136	0.378	0.463	1
SPRY1	0.00678391092649366	-0.301693563365561	0.367	0.487	1
TCF21	0.00810939742024298	0.316120679062886	0.48	0.331	1
HSPE1	0.00856559649094209	-0.252468793984344	0.898	0.899	1
ARL4D	0.00931600153094554	-0.251370496235281	0.418	0.54	1
TUBB3	0.0106762297422944	-0.250402441948646	0.306	0.406	1
ACKR3	0.0113987841155321	-0.274209988205104	0.316	0.501	1
ARC	0.0126173883003257	-0.383117767066303	0.265	0.35	1
ISG15	0.0142879255440377	0.307304021907329	0.357	0.171	1
C10orf10	0.0167149067192719	0.336207160410251	0.224	0.119	1
HSPA1A	0.0176158265901025	0.365492432748346	0.735	0.835	1
BAG3	0.0190009956591831	0.257320655002077	0.878	0.707	1
THBD	0.0217461039589047	-0.317802226927566	0.122	0.21	1
TM4SF1	0.0219674575011684	0.579695423378812	0.296	0.204	1
STEAP4	0.0227767387855358	-0.266217004352276	0.061	0.161	1
IGFBP2	0.0450757499206515	0.346154529255612	0.337	0.211	1
HAS2	0.0462154812519684	0.260006699524837	0.469	0.409	1
CXCL14	0.0542113028063224	-0.35625897978616	0.092	0.224	1
PDK4	0.0543512574588742	0.320151758477263	0.449	0.315	1
CCL11	0.121696369794968	0.447286340135633	0.184	0.052	1
PTX3	0.131940419317115	0.364971072758514	0.49	0.417	1
SFTPB	0.990023816634017	-0.412449352171363	0	0.215	1
