## Supplementary material for "Single-cell RNA-sequencing reveals profibrotic roles of distinct epithelial and mesenchymal lineages in pulmonary fibrosis": Smooth_Muscle_Cells_cHP_.csv

	p_val	avg_logFC	pct.1	pct.2	p_val_adj
CDKN1A	1.64227145314034e-23	-1.3415228807231	0.255	0.666	4.33181941194826e-19
MT1A	2.01673686833618e-19	-1.984624661236	0.196	0.42	5.31954683761034e-15
RPS27	3.9500218917677e-19	-0.532524713825496	1	0.996	1.04189727439157e-14
PDK4	4.81059706845258e-19	-1.23325642229056	0.275	0.714	1.26889118874574e-14
RPS10	1.61417515212543e-16	-0.552805411511812	0.931	0.974	4.25770979876126e-12
RPS26	4.95986674286222e-16	-0.491914781999276	1	0.994	1.30826405076477e-11
ADAMTS4	7.05456727650939e-15	-1.32618482539365	0.294	0.452	1.86078321052488e-10
ZFAND5	1.48196547522516e-14	-0.659590105973879	0.451	0.726	3.90898033400141e-10
RPS29	2.33075619505081e-14	-0.541796357057488	0.951	0.94	6.14783561568553e-10
GADD45B	6.16223143782707e-14	-0.964534885867188	0.686	0.833	1.62541178635565e-09
NFKBIA	1.41777675982003e-13	-0.810488763830835	0.833	0.86	3.73966975937728e-09
MT-ATP6	1.77765823784646e-13	0.474920561532308	1	0.995	4.68892913396762e-09
AC090498.1	2.33260481452536e-13	-0.541232537619801	0.98	0.987	6.15271171927355e-09
ADAMTS1	2.43513563354746e-13	-0.899346364037932	0.51	0.691	6.42315726060814e-09
SFTPC	4.53967868892783e-13	-1.23821819640326	0.765	0.587	1.19743104777849e-08
SCGB1A1	3.71017723295733e-12	-0.911871307758984	0.206	0.449	9.78633448737156e-08
IER3	6.85392653100595e-11	-1.25114688814768	0.176	0.347	1.80786020108344e-06
IL6	8.32374695910119e-11	-1.38282574855449	0.069	0.207	2.19555473540212e-06
NR4A1	1.2297473609582e-10	-0.903450242484027	0.539	0.705	3.24370461399945e-06
MAFF	1.26903295150729e-10	-0.611514226063074	0.088	0.385	3.34732821619079e-06
CRISPLD2	3.14227906071913e-10	-0.720458275976768	0.549	0.676	8.28838947845884e-06
ZFP36	4.26151845922213e-10	-0.707404456016304	0.951	0.978	1.12406072398902e-05
ETS2	4.3726707160519e-10	-0.542509295486584	0.157	0.449	1.15337935477301e-05
MYADM	7.01468992265973e-10	-0.538127836082828	0.392	0.669	1.85026476089996e-05
ATP5I	1.05418896082391e-09	-0.449627776745548	0.51	0.716	2.78063422196524e-05
DDIT4	2.14487089134225e-09	-0.677848564998083	0.069	0.312	5.65752595009346e-05
NDUFS5	2.19941209149321e-09	0.338579718960778	0.971	0.848	5.80138927373164e-05
CEBPB	2.36319656259455e-09	-0.580139773277519	0.451	0.625	6.23340357315566e-05
HSPA1B	2.71737646388799e-09	-0.895155429341852	0.451	0.569	7.16762389879734e-05
NAMPT	3.3850389966845e-09	-0.661487835772655	0.294	0.515	8.92871736155471e-05
MT-CO1	4.41685027665954e-09	0.358120177487761	1	0.998	0.000116503259747449
NFKBIZ	7.33574641807121e-09	-0.565902075561391	0.147	0.364	0.000193494983269464
PNRC1	1.16622326714588e-08	-0.45654785401615	0.931	0.952	0.000307614711175069
MT-ATP8	1.66549468924137e-08	-0.391543877981775	1	0.994	0.000439307534181195
APOLD1	1.81171967185925e-08	-0.575728180683512	0.167	0.382	0.000477877297846314
TIMP3	2.25329624921092e-08	-0.541880089540708	0.833	0.894	0.000594351951654364
AKAP12	3.84440408285091e-08	-0.540785372764591	0.265	0.513	0.00101403846493359
TNFAIP3	4.13770137487767e-08	-0.700380485153465	0.078	0.245	0.00109140149165148
ELL2	5.62270930008644e-08	-0.450179431397672	0.098	0.372	0.0014831020320838
MT-ND1	7.84179833966633e-08	0.309221765982537	1	0.996	0.00206843114805379
UBC	8.39419807952279e-08	-0.358576916935552	0.98	0.988	0.00221413762743573
PPIB	8.55647291443161e-08	0.344246173920643	0.971	0.947	0.00225694086063962
CCL2	1.03080450763274e-07	-1.74071607592263	0.196	0.3	0.00271895304978289
ZNF331	1.15915553514009e-07	-0.595813131262897	0.088	0.301	0.00305750455503903
CDC42EP4	1.322780943514e-07	-0.43771020752502	0.029	0.331	0.00348909929470688
KLF4	1.92391656656753e-07	-0.543092912285779	0.059	0.274	0.00507471472763517
B2M	2.16919179602121e-07	0.30708116477618	1	1	0.00572167720036513
SH3BGRL3	2.96284817970572e-07	0.324593116722332	0.971	0.851	0.00781510464360977
ANGPTL4	3.24404289066951e-07	-0.514169309709054	0.088	0.303	0.00855681193271897
RASD1	3.56465599059647e-07	-0.697488338312001	0.127	0.259	0.0094024931063963
VASN	3.67198224372789e-07	-0.454052040897972	0.284	0.477	0.00968558756428105
KLF6	3.87781793889735e-07	-0.427664909848304	0.922	0.893	0.0102285203774295
SFTPA1	3.94429545792897e-07	-0.526584260286558	0.049	0.225	0.0104038681293793
C11orf96	4.27954072609344e-07	-0.683034297796241	0.598	0.625	0.0112881445732167
RPL3	4.70171588556091e-07	0.265312929522445	1	0.997	0.012401715991344
IRF1	4.71787101692197e-07	-0.569570425430078	0.098	0.272	0.0124443283813351
ID4	5.82182494045751e-07	-0.618664644338735	0.353	0.537	0.0153562276454448
NPTN	6.6817828715631e-07	-0.353845868476529	0.186	0.463	0.017624538680322
SCGB3A2	6.96173952364489e-07	-0.439493094022406	0.039	0.245	0.0183629803415181
CXCL2	7.15545696071369e-07	-1.2534462619965	0.039	0.161	0.0188739488252745
SOD2	8.4462618619399e-07	-0.662702251752175	0.441	0.499	0.0222787049132389
NR4A2	9.20906097380213e-07	-0.474612766376634	0.147	0.378	0.0242907401305979
PLPP3	9.34156676807753e-07	-0.451673030112436	0.216	0.405	0.0246402506641581
IFRD1	9.98366054629247e-07	-0.361320009344205	0.088	0.325	0.0263339014229556
RPL26	1.01864664321233e-06	-0.283719939932246	1	0.995	0.0268688425080117
RPL36A	1.05295346273952e-06	-0.373066186317018	0.402	0.612	0.0277737534866804
HSPA1A	1.21724080526139e-06	-0.655453121026651	0.843	0.854	0.0321071607203796
MT-CO3	1.27446333240901e-06	0.304377914574924	1	0.996	0.0336165193189524
GABARAPL1	1.41754006951752e-06	-0.337284749361424	0.059	0.29	0.0373904544136635
EIF5	1.48109156202767e-06	-0.411296028418958	0.225	0.485	0.039066752131604
MT2A	1.60415101796553e-06	-0.603435205978444	0.99	0.989	0.0423126914008767
LMNA	1.74024302800449e-06	-0.447989912675769	0.902	0.905	0.0459023903496744
CREM	2.04719545767653e-06	-0.440758061149274	0.127	0.328	0.0539988745871339
MAT2A	2.129561824117e-06	-0.502998845752968	0.402	0.538	0.0561714522347342
RPS3A	2.1309858409767e-06	0.259562962505269	1	0.998	0.0562090135274425
PET100	2.22532289764228e-06	-0.343245084760579	0.147	0.4	0.0586973420711105
ATF3	2.23356368032053e-06	-0.631592023654655	0.392	0.536	0.0589147091958146
RPL37	3.04862247143385e-06	-0.268535747489959	1	0.993	0.0804135149290107
RGS16	3.34637206496093e-06	-0.81054027665202	0.225	0.367	0.0882672559574744
C2orf40	3.44038657088942e-06	-0.531559615578413	0.255	0.551	0.0907470765803503
CHD1	3.52281684873384e-06	-0.324964629769733	0.078	0.3	0.0929213400190524
GJA4	3.58610981902813e-06	-0.52993299457934	0.52	0.613	0.094590818696505
SLC2A3	3.60360630278746e-06	-0.56458341126162	0.402	0.559	0.0950523234486247
BAG3	3.80856897017548e-06	-0.421800698635959	0.225	0.435	0.100458623726319
EMP1	3.92074777599839e-06	-0.559717388138711	0.216	0.361	0.10341756408751
INAFM1	4.7991826375524e-06	0.315852949418477	0.549	0.321	0.12658804043072
ZBTB16	5.36094263693164e-06	-0.329105389900558	0.167	0.373	0.141405583934346
EDNRB	5.44636244481159e-06	-0.391713424016348	0.284	0.499	0.143658702206795
GEM	5.47612210369308e-06	-0.645442653077498	0.343	0.529	0.144443672729112
MT-CYB	5.65377785458131e-06	0.277784014083099	1	0.995	0.149129698470291
PALLD	6.82507855552227e-06	-0.425210044760789	0.275	0.477	0.180025097059011
NDUFB1	7.11092533517376e-06	-0.331280744678289	0.245	0.532	0.187564877565878
SRGN	7.14016350393958e-06	-0.400567502592736	0.814	0.752	0.188336092743414
FABP5	7.49892782227376e-06	0.337070501670466	0.843	0.564	0.197799219168115
SOCS3	7.56985159557682e-06	-0.653514288407621	0.314	0.502	0.19966997553653
HSP90AB1	7.70329876183414e-06	-0.322494140655539	0.971	0.979	0.203189911440899
RPS28	7.77606728642901e-06	-0.2532939635844	0.99	0.997	0.205109326814138
RPS21	7.78217603796269e-06	-0.273265947702212	0.98	0.983	0.205270457353342
RND3	7.85174065103936e-06	-0.375697364795278	0.196	0.361	0.207105363152465
ICAM1	8.3402290062338e-06	-0.707389537275489	0.098	0.194	0.219990220497429
SRSF2	9.07069281273066e-06	-0.369954796128067	0.304	0.548	0.239257664321397
MIR22HG	1.37186696332382e-05	-0.335772568934808	0.147	0.363	0.361857348915924
AOC3	1.38614915408473e-05	-0.361047198895869	0.49	0.656	0.36562456237293
DYNLL1	1.48074298193824e-05	0.251840882623152	0.98	0.932	0.390575576345851
SRSF5	1.53865496456066e-05	-0.316414607708951	0.48	0.666	0.405851020002166
ADAMTS9	1.62356563298e-05	-0.388855449372789	0.186	0.337	0.428247907011134
COX7A1	1.64495154527239e-05	-0.33176191232103	0.471	0.684	0.433888869096498
SFTPA2	2.0556451329297e-05	-0.346714037525462	0.029	0.173	0.542217516712867
SCGB3A1	2.13301395765644e-05	-0.50767216058276	0.549	0.548	0.562625091611038
APRT	2.2575097859014e-05	0.302396807181161	0.471	0.365	0.595463356227213
DNAJA1	2.35062591529357e-05	-0.384863043132435	0.451	0.581	0.620024597676986
EIF4A3	2.75857692012823e-05	-0.357467708204964	0.206	0.432	0.727629834222222
PER1	3.09753580681894e-05	-0.282405015350937	0.118	0.351	0.817037019764631
EWSR1	3.19196342006756e-05	-0.28492954944958	0.225	0.476	0.841944191311219
HSPD1	3.43026398097244e-05	-0.361633390731915	0.431	0.585	0.904800730261101
SERPINE1	3.44205307562552e-05	-0.887593400565213	0.059	0.219	0.907910339757744
SERTAD1	3.49742843486446e-05	-0.358651211251031	0.196	0.411	0.9225166982642
RBKS	3.69548641924329e-05	-0.396907290966858	0.02	0.138	0.974758452803802
PPP1R15A	4.01036721202205e-05	-0.452609681051257	0.618	0.717	1
ERRFI1	4.4604470560173e-05	-0.386640038487029	0.137	0.293	1
MT-CO2	5.01062944991514e-05	0.260146936916908	1	0.998	1
FUS	5.29326984276231e-05	-0.300076876648172	0.441	0.654	1
LMOD1	5.72035031008831e-05	-0.319767342951283	0.314	0.6	1
NR4A3	5.82124704588332e-05	-0.319002643110361	0.118	0.289	1
DDX3X	6.05368956669954e-05	-0.302773271878337	0.225	0.47	1
TRA2B	6.35954956472179e-05	-0.272260566279165	0.196	0.429	1
MEST	6.92309150213453e-05	0.602215200181263	0.441	0.254	1
FOSB	6.97446143699567e-05	-0.531981823733302	0.284	0.472	1
SLC38A2	7.02374666873746e-05	-0.346104868809395	0.471	0.643	1
PELO	7.38912238040057e-05	0.265297254179249	0.402	0.252	1
GLA	7.42974498276804e-05	-0.283836970213675	0.039	0.181	1
BHLHE40	8.04519933930402e-05	-0.33632763391689	0.137	0.319	1
THBS1	8.15080186240429e-05	-0.582036428556286	0.598	0.628	1
HLA-A	8.42861344060703e-05	0.263646773469418	0.99	0.974	1
NOTCH3	8.50663553716767e-05	0.317504067220177	0.765	0.659	1
TUBA1C	8.77788350184874e-05	-0.343992059044888	0.137	0.3	1
NFE2L2	8.87736799794519e-05	-0.301416537298304	0.225	0.433	1
CTGF	9.87853981450218e-05	-0.727798862002142	0.235	0.437	1
DNAJB1	0.000101266400995368	-0.510367853101096	0.451	0.498	1
LMCD1	0.000102433910207778	-0.475267368550675	0.382	0.439	1
PHLDA1	0.000107425216770028	-0.46599590809219	0.49	0.58	1
TIPARP	0.000109554020288177	-0.271355179164352	0.01	0.197	1
KDM6B	0.000111412806056645	-0.269688749205686	0.078	0.234	1
MT-ND4	0.000111450198454495	0.258656142458571	1	0.995	1
HSPH1	0.000112765267438013	-0.342739824094774	0.088	0.212	1
DDX21	0.000115589038309839	-0.350592409549072	0.186	0.344	1
TBX2	0.000128115369431993	0.268452938318076	0.598	0.391	1
NEAT1	0.000130597038272334	-0.346369835247068	0.951	0.911	1
PPP1CB	0.000134334602705184	-0.323540932334922	0.382	0.544	1
CPED1	0.00014313189426402	-0.250039061440117	0.118	0.265	1
NDUFA13	0.000153072133679534	-0.267365268811796	0.363	0.629	1
HLA-B	0.000153885761163062	0.310266250213898	1	0.964	1
PDLIM3	0.000154030884337555	-0.369825056016054	0.441	0.616	1
SMIM3	0.000157087279178914	-0.298669159089528	0.265	0.481	1
EIF4A1	0.000161219448735794	-0.3375994206594	0.284	0.402	1
MCL1	0.000163801293341188	-0.314387574704471	0.696	0.708	1
MYC	0.00016559018111284	-0.486151701192347	0.255	0.396	1
DUSP1	0.000169734438916848	-0.374358870728648	0.971	0.957	1
EDIL3	0.000170849910565968	-0.277892406828915	0.284	0.498	1
EIF5A	0.000171107370529129	-0.295490254899593	0.382	0.57	1
MAP3K8	0.000178395207275119	-0.291541629635	0.147	0.334	1
MALAT1	0.000222483724533242	-0.312641352809031	1	0.997	1
ITGB1	0.000225428024061805	-0.253234942002479	0.804	0.903	1
EIF1B	0.000227734996069607	-0.276729297991138	0.373	0.569	1
ARL6IP1	0.000248683739665745	-0.258900106552631	0.245	0.437	1
SLC7A5	0.000255967471072541	-0.258541957851976	0.02	0.148	1
TCEB1	0.000259980827679371	-0.358579246246553	0.392	0.506	1
HSPB8	0.000267622951433107	-0.318039223340579	0.176	0.284	1
PFKFB3	0.000283048674787658	-0.257145348591699	0.02	0.134	1
SDHD	0.000283974065516861	-0.254234138384241	0.304	0.512	1
PRNP	0.000293070504521093	-0.261991299122304	0.275	0.461	1
HIF1A	0.000297378595458605	-0.341955994977469	0.412	0.548	1
AMD1	0.000302595323887402	-0.26643884509917	0.098	0.241	1
NEXN	0.000312756911360346	-0.299049487081725	0.382	0.547	1
SLC3A2	0.000326622718872085	-0.260181878566227	0.157	0.334	1
ID1	0.000332450961044142	-0.405121051679517	0.235	0.348	1
CLIC4	0.000339685931117975	-0.266459908890864	0.451	0.666	1
LINC00152	0.000342184433452975	-0.339157831943387	0.206	0.32	1
ID2	0.000361282505543891	-0.261533440865853	0.069	0.232	1
UAP1	0.000394554848678907	-0.267412230764796	0.098	0.252	1
CAV1	0.000427535552453959	-0.285557576220373	0.824	0.884	1
BTG1	0.000437712655073993	-0.260266568108531	0.902	0.903	1
CSRNP1	0.000440144815284884	-0.307397557575451	0.245	0.399	1
IFI6	0.000465247469590431	-0.436425973862639	0.441	0.515	1
KLF10	0.000482097916635063	-0.283367437228453	0.196	0.34	1
PIM3	0.00054674648435995	-0.260269159718711	0.098	0.226	1
RGCC	0.000600937518629853	-0.313877314926687	0.608	0.495	1
MFAP4	0.000706702011796731	-0.54969215532614	0.48	0.546	1
CCNL1	0.000718471309730769	-0.281798219215814	0.275	0.431	1
MGP	0.000809361026318958	0.419508374004455	0.99	0.842	1
APOE	0.000845392944982247	0.514637318265278	0.833	0.661	1
C1R	0.000972409697482289	0.305381649551182	0.52	0.371	1
TSC22D3	0.00104722994845173	-0.26632321092759	0.775	0.77	1
PLSCR1	0.0010657003215373	-0.271877181577416	0.137	0.305	1
IGFBP5	0.00107798071005208	-0.496341894539243	0.5	0.655	1
NUDT4	0.00116323046401239	-0.285610146299886	0.382	0.488	1
MDK	0.00119291022237168	0.352590785723295	0.471	0.254	1
DNAJB4	0.00125560043416819	-0.264760551371228	0.304	0.457	1
ARID5B	0.0012760918450856	-0.327168130076192	0.451	0.608	1
TNFRSF12A	0.00130431105837289	-0.339837064436813	0.216	0.31	1
LDHA	0.00134513604365342	-0.273701281122806	0.873	0.866	1
CLU	0.00141516144264118	-0.758936195592946	0.127	0.307	1
TOB1	0.00153965827223049	-0.261436033524509	0.206	0.365	1
BTG2	0.00154185745671017	-0.381730274687124	0.441	0.584	1
FSTL3	0.00157827744008114	-0.284071808675687	0.304	0.406	1
CPE	0.00179233850407972	-0.349202496274453	0.451	0.529	1
PCOLCE	0.00179734301318834	0.292092417432499	0.578	0.463	1
MAP1B	0.00185553941910727	-0.279117233602866	0.51	0.646	1
LPP	0.00188166337448069	-0.257673750189199	0.627	0.756	1
ACTA2	0.00195551817044092	-0.344104985832255	0.824	0.93	1
RAMP1	0.00201215077374407	-0.281522792091246	0.147	0.286	1
CYCS	0.00209370640172607	-0.309546556148519	0.471	0.566	1
MYH11	0.00216374931599328	-0.396361403777799	0.569	0.683	1
TSC22D1	0.00221858322023893	-0.277865742917518	0.775	0.819	1
SNHG15	0.00255815394761882	-0.297520315835847	0.343	0.447	1
TGM2	0.00273418588008891	-0.365786624289988	0.333	0.447	1
MIR4435-2HG	0.00381838533976719	-0.357620682276158	0.343	0.378	1
AEBP1	0.00384625665090172	-0.26758415123972	0.549	0.628	1
IFI27	0.00386245775146249	-0.461767669204726	0.431	0.386	1
CTSL	0.00396874621877071	-0.252357032991246	0.461	0.518	1
SSTR2	0.00403491072803256	-0.260559486424957	0.108	0.174	1
JUNB	0.00477989400717439	-0.303616479089732	0.961	0.968	1
ISG15	0.00491914411955069	-0.334799995428851	0.353	0.418	1
RHOB	0.00504109072359174	-0.255547845272004	0.961	0.951	1
FHL1	0.00510077909816136	-0.300818444095982	0.569	0.658	1
FABP4	0.00563648616919317	-0.436288886211831	0.137	0.239	1
DPYSL2	0.00570127408500154	0.252895956366365	0.431	0.327	1
ADIRF	0.00605816313652914	-0.329690373110961	0.804	0.85	1
ID3	0.00676602750088099	0.335000421607937	0.775	0.683	1
KCNK17	0.00723327099706919	0.25077751551633	0.294	0.217	1
MT1E	0.00734851590669007	-0.336269005241589	0.745	0.728	1
MYLK	0.00779971228028001	-0.256733899324446	0.549	0.72	1
ATP1B3	0.00877851428087755	-0.287961988478801	0.363	0.42	1
VMP1	0.0112042551413722	-0.251029892783183	0.343	0.442	1
KLF2	0.0118158404462375	-0.379849308062281	0.333	0.407	1
CXCL12	0.012678002431218	-0.272329363362195	0.147	0.3	1
CH25H	0.012825204626443	-0.38890773558754	0.078	0.131	1
NDUFA4L2	0.0131652649279883	0.320953785749485	0.824	0.642	1
DKK3	0.0132388172457788	-0.252957814024636	0.471	0.539	1
IGFBP6	0.0150610488503084	-0.300393338572318	0.225	0.314	1
STEAP4	0.0200012889957114	-0.463696304812489	0.157	0.183	1
WISP2	0.0201364068774769	-0.411551809657635	0.373	0.375	1
CYR61	0.0213023183319675	-0.437047337272661	0.422	0.497	1
MT1M	0.0324172974168291	-0.355904428939779	0.578	0.661	1
CNN1	0.0531832338985885	-0.253137797312388	0.441	0.543	1
COL3A1	0.061693848362787	0.252746020089002	0.51	0.411	1
RGS5	0.0907591999811655	0.40781232070886	0.569	0.42	1
DES	0.142377459732481	-0.288013331475703	0.353	0.43	1
CCL19	0.419544901611523	0.367085969452878	0.137	0.067	1
GSTM1	0.989782622425388	-0.438953777862208	0	0.269	1
FOSL1	0.990042866118153	-0.287875552185383	0	0.132	1
