## Supplementary material for "Single-cell RNA-sequencing reveals profibrotic roles of distinct epithelial and mesenchymal lineages in pulmonary fibrosis": Smooth_Muscle_Cells_nsip_.csv

	p_val	avg_logFC	pct.1	pct.2	p_val_adj
IFI6	2.07236822523509e-147	1.34628360554831	0.897	0.334	5.4662856677026e-143
SFTPC	1.61431045870098e-139	-2.02902138642028	0.267	0.752	4.25806669691557e-135
ADAMTS4	2.32179486547587e-135	1.9730448755991	0.823	0.267	6.12419831666571e-131
IER3	3.44467864862174e-131	2.1165791160142	0.639	0.196	9.08602887146955e-127
LMNA	4.39684067305889e-123	1.02948020373689	0.975	0.873	1.15975466433274e-118
NFKBIA	1.47434008753834e-116	1.21060635265589	0.885	0.846	3.88886684889987e-112
SCGB3A1	1.51905298613911e-111	-1.36856279873368	0.138	0.734	4.00680606153914e-107
C11orf96	2.41273041713504e-107	1.39693907848335	0.901	0.496	6.36405902127708e-103
ZFP36	1.53749653355232e-103	1.20974777918922	0.991	0.97	4.05545460655096e-99
IFI27	1.19102168539539e-97	1.47965933537702	0.701	0.248	3.14155789956743e-93
ISG15	8.09821328397212e-93	1.12226667765737	0.756	0.258	2.13606571791333e-88
SCGB1A1	2.73212026176754e-91	-1.3915381568651	0.08	0.59	7.20651361446424e-87
NR4A1	7.36688947287169e-90	1.39064550123458	0.943	0.58	1.94316443625936e-85
CDKN1A	1.98820059042484e-85	1.35713386895524	0.947	0.494	5.2442766973636e-81
CRISPLD2	3.98626359179263e-85	1.09916985321587	0.94	0.543	1.05145674760714e-80
PPP1R15A	7.65575897233263e-82	1.03536594276511	0.897	0.626	2.01935954413218e-77
BCL3	5.33478661048215e-78	0.809853769176185	0.657	0.144	1.40715666424688e-73
CSRNP1	2.01546522646682e-77	0.778917005799635	0.736	0.229	5.31619262785154e-73
EIF4A1	4.31148524499124e-77	0.804053958791457	0.736	0.238	1.13724046307134e-72
SOD2	2.87712310626860e-74	1.26389427669641	0.655	0.422	7.58898761740467e-70
MAFF	4.63149721127246e-73	0.870643531694215	0.71	0.206	1.22165001941734e-68
IL6	5.86570384076558e-69	2.08463208638018	0.464	0.076	1.54719670207874e-64
ICAM1	1.50468797706899e-68	1.41356791771028	0.444	0.071	3.96891547711488e-64
CD74	3.12601144283882e-68	-0.887069854988018	0.303	0.823	8.24548038277595e-64
NAMPT	6.65018737720665e-68	1.00102563700032	0.816	0.355	1.7541199244858e-63
CXCL2	8.72839035875866e-68	2.14280027957952	0.349	0.063	2.30228752492977e-63
CEBPD	4.7089544083048e-67	1.01889359553756	0.947	0.782	1.24208090427856e-62
LDHA	4.26883400330284e-64	0.719155583900967	0.929	0.838	1.12599034505119e-59
CEBPB	1.32770846508841e-62	0.820398006944435	0.834	0.511	3.50209661836371e-58
PNRC1	9.9763152234815e-62	0.663431417320568	0.977	0.938	2.63145266649771e-57
MT-CO2	3.16355701983779e-61	-0.556692051828107	0.998	0.998	8.34451435122614e-57
HLA-DRA	5.983843486127e-61	-0.703161298716033	0.23	0.763	1.57835839633572e-56
GADD45B	3.09490346244242e-60	1.11223447381733	0.908	0.783	8.16342686288437e-56
TNFAIP3	8.63579575055743e-59	1.18707789600659	0.49	0.116	2.27786384512453e-54
SLC2A3	1.02929589151015e-58	1.01578108384066	0.851	0.41	2.71497377303632e-54
IRF1	4.69644109125209e-58	1.01623312574396	0.536	0.133	1.23878026663956e-53
NPC2	9.33046872633472e-58	-0.687404630612218	0.6	0.898	2.46109773594531e-53
KLF4	1.57681338126959e-57	0.937736753297709	0.54	0.13	4.1591606557748e-53
YBX3	1.8914480544589e-57	0.73255047334298	0.825	0.458	4.98907253324623e-53
RBKS	4.32980567682031e-57	0.83952266695808	0.338	0.034	1.14207284337489e-52
SNHG15	6.75541695571017e-57	0.789307419874404	0.736	0.304	1.78187633040767e-52
BHLHE40	1.346968335611e-56	0.702603400896683	0.625	0.161	3.55289837884112e-52
JUNB	3.04727032504905e-56	0.882884652310654	0.993	0.956	8.03778493638188e-52
PLSCR1	7.4495023146577e-55	0.665810189299567	0.609	0.149	1.96495522553726e-50
ID4	1.43455458444998e-54	1.02700681722381	0.694	0.446	3.7839246274037e-50
SOCS3	4.32316456506537e-54	1.18888074447708	0.779	0.356	1.14032111732729e-49
MAT2A	6.5623297324771e-54	0.859773458799459	0.802	0.404	1.73094571353548e-49
IGFBP4	8.92341887917083e-54	0.966540325535831	0.924	0.557	2.35373019775889e-49
EMP1	1.27360027705608e-53	1.01605111097354	0.621	0.228	3.35937545079082e-49
ADAMTS1	2.04034357243434e-53	1.00900398917487	0.913	0.571	5.38181424101006e-49
LITAF	8.41596187326309e-53	0.650586386557153	0.86	0.676	2.2198782633106e-48
SLPI	3.89155276400748e-52	-0.657819374228211	0.115	0.614	1.02647487256225e-47
VASN	8.15474338375189e-52	0.704039526355579	0.72	0.346	2.15097666233224e-47
RGS16	3.95089849914053e-51	1.4235258082467	0.63	0.233	1.0421284971183e-46
SERPINA1	2.02458766365197e-50	-0.625852750106684	0.133	0.638	5.3402548804148e-46
SFTPB	4.89012221186436e-49	-0.712847655933203	0.092	0.505	1.28986753582346e-44
MT-ATP6	1.07916474480846e-47	-0.514779265774992	0.995	0.996	2.84651284738128e-43
HLA-DRB1	1.01578192611982e-46	-0.56610460074014	0.246	0.739	2.67932798652624e-42
ZC3H12A	7.70193111218875e-46	0.460389448784245	0.345	0.035	2.03153836946203e-41
BAG3	8.95592325733381e-46	0.689991549976474	0.706	0.29	2.36230387758694e-41
MT2A	1.11015555094359e-44	0.943649593650695	0.989	0.99	2.9282572967239e-40
CSTB	2.84017485500106e-44	-0.499998234291926	0.538	0.871	7.49152921503629e-40
KDM6B	4.08647749245296e-44	0.532767943334169	0.476	0.107	1.07789016818432e-39
IFITM1	8.12038246753135e-44	1.22175939729952	0.876	0.371	2.14191328346074e-39
SLC7A5	8.1932614033033e-44	0.510271605648543	0.349	0.043	2.16113656034931e-39
NFKBIZ	3.7732577417598e-43	0.768398809973922	0.644	0.214	9.95272194543981e-39
HLA-DPA1	1.33120071706454e-42	-0.497564639737381	0.2	0.723	3.51130813140115e-38
CPE	7.03893895967387e-42	0.799335292391371	0.768	0.413	1.85666092939318e-37
DNAJA1	7.79329596061511e-42	0.646140868808472	0.777	0.479	2.05563767553145e-37
C8orf4	1.1628557088219e-41	1.04780409915432	0.676	0.299	3.06726450315952e-37
SLC39A14	1.25044847230721e-41	0.437834290680633	0.349	0.069	3.29830793540474e-37
MT1A	2.50888103816993e-41	1.82045222041101	0.68	0.278	6.61767551438082e-37
FOSL2	7.47803520516274e-41	0.52103868071319	0.632	0.241	1.97248134606578e-36
LTBP4	6.49901724966661e-40	0.626321531179201	0.72	0.386	1.71424577994456e-35
MX1	6.81057903935563e-40	0.491212354122998	0.345	0.047	1.79642643321083e-35
KLF2	1.07578283240545e-39	1.05059462863565	0.618	0.303	2.83759237703586e-35
EIF4A3	1.4079929215575e-39	0.600729860926613	0.687	0.292	3.71386292919221e-35
PIM3	2.25907570822567e-39	0.551197941115851	0.457	0.107	5.95876399558686e-35
CREM	2.54987686885073e-39	0.696846467884771	0.586	0.19	6.72581021696756e-35
GEM	4.52959541507828e-39	1.0247342225502	0.692	0.436	1.1947713826352e-34
GSTP1	6.93114351174155e-39	-0.442285104039403	0.926	0.984	1.82822772409207e-34
LIF	1.33561266162109e-38	0.734296796578118	0.253	0.007	3.52294551755795e-34
HLA-DRB5	1.92882432679011e-38	-0.451795132024519	0.138	0.626	5.08765992677428e-34
PFKFB3	3.91707765972208e-38	0.527114319388094	0.301	0.046	1.03320757430489e-33
IRF7	9.31082528036717e-38	0.367943653443602	0.349	0.049	2.45591638420245e-33
IFITM3	1.20507556975477e-37	0.435269328714681	1	1	3.17862783034217e-33
HIF1A	1.43251889677165e-37	0.638602141142943	0.786	0.425	3.77855509401458e-33
FOSL1	1.98792875554559e-37	0.52934402102493	0.308	0.039	5.2435596785026e-33
TYROBP	4.43161386848285e-37	-0.437220133786632	0.163	0.651	1.16892679008972e-32
APOC1	7.250360529926e-37	-0.488075689501478	0.175	0.576	1.91242759697858e-32
PPP1R18	8.64135615821393e-37	0.438361302299526	0.529	0.156	2.27933051385209e-32
LGALS3BP	1.25910039887012e-36	0.604322081094592	0.805	0.485	3.32112912209972e-32
LYZ	4.4346651493141e-36	-0.431232385164688	0.129	0.601	1.16973162643458e-31
CYB5A	9.14534037288618e-36	-0.468152660220428	0.336	0.675	2.41226643015619e-31
C1QTNF1	2.64264350398846e-35	0.563678160096621	0.69	0.405	6.97050077047035e-31
GABARAP	3.29829690745619e-35	-0.402296927543926	0.929	0.977	8.6999177527972e-31
IFI44L	3.57848611338433e-35	0.45572093280413	0.32	0.009	9.43897282127385e-31
DUSP14	9.16557318536548e-35	0.434817293864797	0.487	0.172	2.41760323910385e-30
MIR4435-2HG	1.32723199771444e-34	0.83523207895611	0.618	0.265	3.50083984037137e-30
NR4A2	1.34642643106815e-34	0.676825402595627	0.664	0.224	3.55146899722845e-30
SFTPA1	1.82707427003967e-34	-0.711103398666117	0.032	0.294	4.81927380208365e-30
RARA	1.88241541690667e-34	0.396852471911857	0.469	0.117	4.96524714517471e-30
VAMP8	5.94585718832711e-34	-0.421546884969686	0.2	0.624	1.56833875056504e-29
HLA-DQB1	7.79723361567931e-34	-0.418752368646709	0.12	0.548	2.05667631080773e-29
PHLDA1	1.79717689489483e-33	0.788041913576635	0.834	0.455	4.74041349566409e-29
COL6A2	1.84499849431544e-33	0.517563000298131	0.903	0.756	4.86655252845584e-29
FOSB	2.60151990639355e-33	0.898469836449845	0.676	0.36	6.86202905709426e-29
PIM1	3.57374852859637e-33	0.517660518653084	0.384	0.092	9.42647649387864e-29
HLA-DPB1	1.09020047057863e-32	-0.413097127365664	0.31	0.731	2.87562178124526e-28
C1S	1.49200464558562e-32	0.70453444335315	0.749	0.529	3.9354606536612e-28
ATF3	2.11681100802046e-32	0.88773618613135	0.777	0.411	5.58351239585556e-28
SCGB3A2	3.02016647823592e-32	-0.600116136491477	0.039	0.317	7.96629311964289e-28
A2M	3.09070245210201e-32	0.590950359243311	0.963	0.929	8.15234585790947e-28
CHSY1	3.10907239580616e-32	0.359966508259608	0.432	0.126	8.20080025841789e-28
OAS1	4.76288491538388e-32	0.349733220649822	0.248	0.013	1.25630615413081e-27
OAT	5.17550328698462e-32	0.418179884112935	0.703	0.356	1.36514250200793e-27
TCEB1	5.26682226410779e-32	0.630270646116966	0.687	0.412	1.38922970860371e-27
CYCS	7.45965054434648e-32	0.634963048042699	0.775	0.461	1.96763202408227e-27
NBL1	1.19242500884457e-31	0.489384754742086	0.648	0.272	3.14525944582933e-27
FCER1G	1.23446157660457e-31	-0.382412808798016	0.136	0.571	3.25613930060987e-27
NNMT	1.61953385243603e-31	0.930643318469392	0.614	0.317	4.27184444257053e-27
CTSH	1.85204040682666e-31	-0.394276467462556	0.103	0.501	4.88512698108669e-27
KLF10	2.863243045716e-31	0.520656179408757	0.582	0.215	7.55237618168508e-27
SSTR2	3.60057020915778e-31	0.615642704922828	0.349	0.088	9.49722404069547e-27
TRIB1	6.61052717790908e-31	0.390697927990813	0.349	0.064	1.74365875371708e-26
C1QA	1.25805977546362e-30	-0.432491744435413	0.092	0.434	3.3183842697404e-26
MT1M	3.45998713954224e-30	1.02251274597882	0.862	0.561	9.12640807797058e-26
SPSB1	3.59909764505671e-30	0.337309659417903	0.276	0.057	9.4933398583661e-26
APOLD1	7.09891080854769e-30	0.694429586280979	0.6	0.26	1.87247970397062e-25
SH3BGRL3	7.18285215100124e-30	-0.419909345804662	0.717	0.925	1.8946209118696e-25
SLC25A25	8.02832738415778e-30	0.364963699898373	0.483	0.15	2.1176319141193e-25
ZNF331	8.66907748245786e-30	0.809528664728064	0.54	0.17	2.28664256754791e-25
C1QB	1.16146341187099e-29	-0.412376788285207	0.087	0.433	3.0635920414921e-25
HSPD1	1.36630408492116e-29	0.527595242080125	0.782	0.48	3.60390028479654e-25
HES4	1.69377170455529e-29	0.579074776785269	0.795	0.542	4.46766162510549e-25
EIF1	2.67752717748012e-29	0.309661236526053	0.998	0.999	7.06251343603931e-25
ARID5A	3.07260686816875e-29	0.461028830987323	0.517	0.216	8.1046151361687e-25
HINT1	4.47497178843975e-29	-0.357718364756753	0.83	0.949	1.18036330863675e-24
VMP1	4.61142202692502e-29	0.601684141721814	0.671	0.327	1.21635478804201e-24
RPL13A	4.85736933082972e-29	-0.39049512226572	0.959	0.986	1.28122830839296e-24
MMP19	1.02556792793486e-28	0.567633807500755	0.287	0.067	2.70514052351377e-24
MAP3K8	1.53277255031656e-28	0.478513942332687	0.552	0.215	4.04299415596998e-24
TXNIP	2.41676910690883e-28	-0.593584634105365	0.602	0.887	6.37471187329343e-24
RASSF1	3.89029735782e-28	0.365428210427477	0.54	0.195	1.02614373407218e-23
DDX5	5.52949709970345e-28	0.37423474721627	0.989	0.961	1.45851544998878e-23
NFKB1	5.97642121018681e-28	0.384151861374036	0.329	0.079	1.57640062261098e-23
MYADM	7.37004269015384e-28	0.503645750247914	0.855	0.555	1.94399616038188e-23
ELL	8.12901407979059e-28	0.282594362114363	0.317	0.063	2.14419004382636e-23
HSPE1	9.0511998333939e-28	0.441210167915186	0.844	0.736	2.38743498005431e-23
ELL2	1.57090932942931e-27	0.509046433161167	0.591	0.244	4.14358753823568e-23
CDC42EP4	2.56483755599772e-27	0.410936889522889	0.538	0.205	6.76527202145518e-23
DDX39B	2.7894919724232e-27	0.328746051653725	0.43	0.126	7.35784297566067e-23
CD44	3.06846208773372e-27	0.545858709253932	0.582	0.447	8.09368244881524e-23
HLA-DQA1	4.35447513914665e-27	-0.345032439106827	0.094	0.456	1.14857990745271e-22
SRGN	4.48947846728173e-27	0.517560944824601	0.736	0.766	1.1841897353149e-22
RNASE1	4.77711793834938e-27	-0.39823021602533	0.09	0.39	1.26006039859842e-22
NFIL3	7.09931474111458e-27	0.318677481110956	0.356	0.075	1.87258624926379e-22
TSPO	7.45895393695443e-27	-0.376293539090112	0.538	0.807	1.96744827995047e-22
AKAP12	8.45888047347102e-27	0.598019316826558	0.703	0.4	2.23119890248745e-22
ATP5G2	8.64800090862578e-27	-0.357868413522883	0.897	0.97	2.28108319966822e-22
IFIT3	1.15629472950152e-26	0.400941839987056	0.239	0.054	3.04995860800616e-22
NDUFS5	1.4067010021018e-26	-0.364769278430453	0.777	0.893	3.71045523324392e-22
PFN1	1.42713068789155e-26	-0.349851057660371	0.972	0.998	3.76434261545153e-22
THAP2	1.4629580662257e-26	0.397502455685147	0.2	0.028	3.85884449128353e-22
UAP1	2.48907022324559e-26	0.468707214691979	0.453	0.144	6.5654205278549e-22
GLA	3.3374890364298e-26	0.466705303246649	0.315	0.105	8.80329483139088e-22
GADD45A	3.5722895974474e-26	0.475142646310008	0.469	0.173	9.42262827118701e-22
DCN	4.07114329826971e-26	0.621500688682476	0.832	0.676	1.0738454677846e-21
CTSS	4.21392417968903e-26	-0.328188648072777	0.122	0.512	1.11150678087657e-21
HMGN3	5.27958998520098e-26	-0.374224325846337	0.671	0.802	1.39259745039646e-21
ETS2	5.28395902636535e-26	0.507028404322037	0.676	0.315	1.39374987238439e-21
RELB	6.07309735436962e-26	0.334751892339235	0.352	0.088	1.60190088916208e-21
ATP1B3	7.5500907142257e-26	0.641637925036524	0.655	0.307	1.99148742769131e-21
DDIT4	8.65748737788475e-26	0.789227520547513	0.434	0.23	2.28358544566466e-21
MYC	1.01302888179621e-25	0.786861798378458	0.664	0.26	2.67206628151386e-21
NFKB2	1.10625606568911e-25	0.253665842180381	0.246	0.044	2.91797162446818e-21
LAPTM5	2.33596371307519e-25	-0.321860567005691	0.097	0.455	6.16157148597842e-21
GPR4	2.77213199049896e-25	0.404232367901346	0.31	0.08	7.3120525513391e-21
VIM	4.70960563378769e-25	0.32135405686075	1	0.999	1.24225267802418e-20
PRDX5	4.97681483732225e-25	-0.350643334706714	0.563	0.815	1.31273444964049e-20
UQCR10	6.32407212304419e-25	-0.381231820730694	0.598	0.806	1.66810050389537e-20
LRRC32	6.7287668906675e-25	0.3711382639434	0.487	0.205	1.77484684275137e-20
PDE4B	6.83901658959627e-25	0.313452777271284	0.198	0.02	1.80392740583781e-20
MX2	9.2436475729254e-25	0.257664770079503	0.191	0.017	2.43819692031053e-20
HILPDA	1.53635496618467e-24	0.455842893189846	0.191	0.041	4.0524434943053e-20
WFDC2	1.73022255597601e-24	-0.440947383811558	0.03	0.31	4.56380803589792e-20
DBI	2.15359021446686e-24	-0.362198105689266	0.538	0.79	5.68052490869923e-20
TNFRSF1A	3.90577647014131e-24	0.409488900565515	0.729	0.365	1.03022665952917e-19
MT-ND4	5.91096466945805e-24	-0.375937525135832	0.995	0.996	1.55913515086295e-19
CD52	6.48778628152504e-24	-0.318604750176141	0.08	0.388	1.71128338747786e-19
JUND	6.99508947687894e-24	0.43986341939999	0.655	0.322	1.84509475131636e-19
UGCG	7.11251602930109e-24	0.453168102648625	0.536	0.178	1.87606835304875e-19
DDX21	7.83531883048959e-24	0.532636332502562	0.559	0.23	2.06672204791824e-19
COX5B	1.11973562672608e-23	-0.336551282415695	0.839	0.943	2.95352666261538e-19
MT-CO1	1.33377960247575e-23	-0.33904240265452	0.998	0.998	3.51811045745029e-19
HLA-DMA	1.33590553869551e-23	-0.304529922472504	0.083	0.411	3.52371803941715e-19
SUMO2	1.44429575825722e-23	-0.284482500669447	0.954	0.982	3.80961892155507e-19
FSTL3	1.86211797759314e-23	0.503488166736892	0.63	0.294	4.91170858949744e-19
KLF9	1.93728330635121e-23	0.436480866907568	0.743	0.4	5.10997217716257e-19
EFNA1	2.00981272582382e-23	0.30769327207117	0.251	0.054	5.30128302690549e-19
FHL1	2.05033584681255e-23	0.585750631148741	0.809	0.58	5.40817086313746e-19
SRSF2	2.12219815454919e-23	0.445556077198664	0.77	0.421	5.59772207225441e-19
SSR4	2.43675176872274e-23	-0.348171323585632	0.736	0.864	6.42742014035997e-19
CXCL3	3.02381917855692e-23	0.791545544128338	0.129	0.025	7.97592784727958e-19
RNASEK	3.65657695935173e-23	-0.33567734542138	0.701	0.865	9.64495304568205e-19
MEDAG	4.14993256413351e-23	0.524672687637523	0.214	0.03	1.0946277124415e-18
XAF1	4.72262012504065e-23	0.266283517331936	0.299	0.063	1.24568551038197e-18
MAP2K3	5.10705581722531e-23	0.329574899646687	0.333	0.099	1.34708811290952e-18
ATP6V1F	6.38373914962754e-23	-0.341888043934627	0.411	0.661	1.68383887549726e-18
NR4A3	7.9670935898226e-23	0.463826008534741	0.561	0.148	2.10148027618751e-18
HSP90AA1	8.92676281511362e-23	0.432573176264768	0.982	0.983	2.35461222774252e-18
MIDN	9.11458406938559e-23	0.361284198011369	0.451	0.153	2.40415383998184e-18
U2AF1	1.37650942097589e-22	0.260659321075591	0.336	0.088	3.6308188997081e-18
CFH	1.56217554578312e-22	0.739442425354011	0.623	0.349	4.12055043711215e-18
C1QC	1.63608186801414e-22	-0.330228816676208	0.076	0.355	4.31549314326091e-18
CNN3	2.06044393677646e-22	0.378119522543017	0.92	0.722	5.43483297203526e-18
TNFAIP2	2.08823404094166e-22	0.288670250548848	0.191	0.032	5.50813492979181e-18
NFE2L2	2.36859519481629e-22	0.404437393068903	0.641	0.316	6.24764354536692e-18
HSP90AB1	2.39516864515434e-22	0.371190823525923	0.984	0.976	6.31773633532361e-18
S100A11	2.61097238346008e-22	-0.339682101255059	0.897	0.979	6.88696185585266e-18
RPS26	2.71185842460976e-22	0.308381859369894	1	0.992	7.15306896659316e-18
C14orf2	2.92137668169584e-22	-0.352267474664998	0.609	0.795	7.70571527330912e-18
PTP4A1	2.97676083416184e-22	0.410489651211958	0.517	0.228	7.8518020522687e-18
CCL2	3.53866949880284e-22	1.85467583848899	0.563	0.169	9.33394853699225e-18
DKK3	6.30029120779314e-22	0.541718830522066	0.68	0.467	1.6618278118796e-17
KPNA2	7.61840158266184e-22	0.296264201975949	0.285	0.068	2.00950578545871e-17
RPS14	1.33993299568355e-21	-0.288663804544542	0.998	0.997	3.53434126271451e-17
NOP10	1.34217967608356e-21	-0.325103432025923	0.398	0.639	3.5402673316056e-17
ARPC1B	1.41868025145603e-21	-0.319069508452239	0.409	0.713	3.74205289926558e-17
PLAU	1.4255257203359e-21	0.614232792164643	0.239	0.071	3.76010919253e-17
IFIT1	1.51348477109908e-21	0.291792001263033	0.163	0.022	3.99211878072803e-17
ADAMTS9	1.63011280008543e-21	0.515066512623702	0.545	0.226	4.29974853278535e-17
HIGD2A	1.67798881324019e-21	-0.353424394559002	0.411	0.63	4.42603109268365e-17
ATP6V0B	1.7919066569042e-21	-0.336640617317412	0.552	0.778	4.7265121889162e-17
TPM4	2.94528355633267e-21	0.391823902237233	0.97	0.829	7.76877443653867e-17
WISP2	2.95175462555008e-21	-0.865672268632561	0.283	0.416	7.78584317581344e-17
ERF	4.54511870661852e-21	0.266705429024615	0.29	0.069	1.19886596124477e-16
BRD2	4.54631826584872e-21	0.437288257380841	0.593	0.261	1.19918236898292e-16
COX5A	4.61533369263593e-21	-0.322283388333215	0.497	0.704	1.21738656810658e-16
FBP1	5.49523184807641e-21	-0.288607171318643	0.064	0.336	1.44947730456711e-16
CSF1	6.69101953177036e-21	0.302866617219415	0.402	0.13	1.76489022189507e-16
PDLIM3	7.02326906161354e-21	0.504028246285473	0.747	0.538	1.8525276803818e-16
AC017002.2	7.37834555715536e-21	0.255797322437345	0.149	0.01	1.94618620761087e-16
COX6B1	8.84932936016228e-21	-0.314506417154377	0.839	0.923	2.33418760533e-16
BNIP3L	9.19310968967341e-21	0.50948864631511	0.676	0.471	2.42486654284516e-16
GTF2B	1.14314635608614e-20	0.344932867673178	0.494	0.211	3.01527714344842e-16
CTSL	1.4334809134423e-20	0.449250938736464	0.616	0.467	3.78109260538676e-16
GNG5	1.47980109654783e-20	-0.313398918158974	0.706	0.896	3.90327135236422e-16
RPS4X	1.62083251671964e-20	-0.301569299833686	0.998	0.998	4.27526992935139e-16
PLK3	1.63023804875656e-20	0.267116247875438	0.253	0.054	4.30007890120518e-16
SFPQ	1.84808152123573e-20	0.41887061647131	0.717	0.372	4.87468462856348e-16
CAPG	1.99995425290462e-20	-0.268931815929754	0.074	0.346	5.27527933288653e-16
ATP6V0E1	2.02888997583116e-20	-0.318870861094734	0.694	0.836	5.35160308924986e-16
FTL	2.38445666251817e-20	-0.369936846427816	0.995	1	6.28948133872418e-16
PPIF	3.45833388177654e-20	0.264161081112911	0.28	0.07	9.12204727996199e-16
EIF2AK2	3.57087188628608e-20	0.290496608854813	0.416	0.138	9.4188887744568e-16
MLLT11	4.43661128539726e-20	0.258276103275124	0.244	0.058	1.17024495874924e-15
RND3	5.12547593946127e-20	0.450437174003124	0.52	0.272	1.3519467885517e-15
OSMR	5.44057713654365e-20	0.347808540889358	0.46	0.157	1.43506103130612e-15
RPLP1	5.87059364046606e-20	-0.302032223538885	1	0.999	1.54848648454573e-15
SFTPA2	5.94177131557317e-20	-0.484590222455147	0.009	0.233	1.56726101990873e-15
XBP1	6.04342308738455e-20	0.396225898568233	0.646	0.442	1.59407370775942e-15
ZFP36L1	6.16571310663593e-20	0.41511002961784	0.945	0.895	1.62633014613736e-15
FAM3C	8.14362987366646e-20	0.255792713707027	0.398	0.133	2.148045251777e-15
ALOX5AP	8.21919577401118e-20	-0.268904501054313	0.057	0.321	2.16797726931093e-15
TGFBI	1.18263073990836e-19	0.442828726400913	0.425	0.161	3.11942510265627e-15
WDR83OS	1.34170201351829e-19	-0.313561764190996	0.66	0.797	3.5390074010572e-15
MIR22HG	1.4870769136856e-19	0.397142808135865	0.57	0.246	3.9224627752285e-15
PABPC4	1.78542733913685e-19	0.316735668249618	0.439	0.156	4.70942169244126e-15
FAM150B	1.90358040463708e-19	0.341694718857068	0.161	0.027	5.02107403331122e-15
MCL1	2.95893722861233e-19	0.403063967346293	0.795	0.667	7.80478872791075e-15
COL6A1	3.10095961371499e-19	0.402431440997789	0.851	0.579	8.17940117309604e-15
TAP1	4.19196986805253e-19	0.265093361881409	0.315	0.077	1.10571589209622e-14
ATP6V1G1	4.77964295104512e-19	-0.292495996002926	0.786	0.885	1.26072642119717e-14
RPL10	7.2657394255426e-19	-0.253733654380468	1	1	1.91648408827537e-14
THY1	8.32758281304739e-19	0.7157391964589	0.572	0.306	2.19656651859751e-14
STAT1	8.87204983651436e-19	0.294602350720474	0.368	0.132	2.34018058537739e-14
SERPING1	1.07252118817439e-18	0.391758614505895	0.963	0.873	2.82898913804758e-14
HNRNPH3	1.26687633025237e-18	0.333503127617605	0.694	0.368	3.34163969630667e-14
ATP5L	1.35163621856095e-18	-0.289489456381367	0.883	0.947	3.56521085369822e-14
EOGT	1.44145828112519e-18	0.317638654891057	0.448	0.177	3.80213450812391e-14
HSPA1A	1.64685689556989e-18	0.667537104513442	0.837	0.86	4.34391443344471e-14
MSN	1.77836012635065e-18	0.349414068315705	0.717	0.376	4.69078050527512e-14
CD68	2.41878567658918e-18	-0.266983161503481	0.161	0.484	6.38003097913928e-14
MYL6	2.67808456712203e-18	-0.291258064363275	1	0.999	7.06398366269778e-14
HNRNPA0	2.71638000824746e-18	0.335164571242645	0.779	0.481	7.16499554775433e-14
BTG3	3.19784167129145e-18	0.365344691564857	0.582	0.272	8.43494697636547e-14
HEYL	4.47624363004423e-18	0.397174640569934	0.616	0.428	1.18069878229677e-13
CTA-29F11.1	4.90859748448938e-18	0.274573351460221	0.313	0.1	1.29474075848376e-13
COX4I1	7.429925118296e-18	-0.284377473750951	0.924	0.977	1.95979134845294e-13
GNL3	7.84149273402386e-18	0.2680757595967	0.343	0.114	2.06835053845347e-13
RPL7	1.18071712219877e-17	-0.315691582236913	0.959	0.969	3.11437755322369e-13
TINAGL1	1.1833079436744e-17	0.363848950643504	0.844	0.752	3.12121136302996e-13
DUSP1	1.18881020343776e-17	0.468321043034731	0.929	0.972	3.13572467360779e-13
CCNH	1.31774398917014e-17	0.400626041276868	0.522	0.263	3.47581332023407e-13
SOCS2	1.33183936608981e-17	0.331444719853958	0.51	0.23	3.51299269593508e-13
MT-ATP8	1.34794263197818e-17	0.324538213730011	0.998	0.993	3.55546828036884e-13
PCBP2	1.87301248255138e-17	0.270196348314759	0.954	0.903	4.94044502522577e-13
PLAUR	2.16750580950756e-17	0.37781339377436	0.336	0.12	5.71723007373808e-13
RASD1	2.2877323435962e-17	0.825315243536472	0.4	0.18	6.0343516027037e-13
TUBA1C	2.43749225777491e-17	0.455350399795329	0.474	0.204	6.42937332833287e-13
SPARC	2.70064787636362e-17	0.445970796645224	0.966	0.909	7.12349890348432e-13
SERPINH1	2.815339496252e-17	0.411780848309548	0.708	0.447	7.42602098926389e-13
TGIF1	2.97722423915319e-17	0.323315341431744	0.317	0.128	7.85302437561437e-13
THBD	3.17046309742621e-17	0.52690259052912	0.218	0.067	8.36273051208113e-13
CDC42SE1	3.19391872660998e-17	0.293645729726958	0.455	0.17	8.42459942517914e-13
COX8A	3.73007920758512e-17	-0.291785022094628	0.784	0.898	9.83882992584727e-13
HAS1	3.83768435107927e-17	0.398831107299414	0.108	0.005	1.01226600128418e-12
PROS1	4.22077296523966e-17	0.308340902355801	0.37	0.131	1.11331328504126e-12
YWHAZ	4.61798609261248e-17	0.257397064590865	0.959	0.904	1.21808619164839e-12
NXT1	4.63231078924433e-17	0.255415150102714	0.423	0.147	1.22186461687898e-12
BTG2	4.7739197900171e-17	0.570652714551649	0.756	0.49	1.25921682301281e-12
COQ10B	5.60460331444759e-17	0.281010575792383	0.501	0.216	1.47832621625184e-12
SEPW1	5.61673068331454e-17	-0.328057389749858	0.876	0.947	1.48152505233788e-12
RBMX	5.99588665146006e-17	0.314904067956632	0.628	0.353	1.58153502205562e-12
H3F3B	7.08035214246027e-17	0.266372732501415	0.998	1	1.86758448461674e-12
REL	7.66994084600424e-17	0.30335419816276	0.313	0.093	2.02310029695054e-12
AMD1	8.42092634226404e-17	0.375807545124426	0.379	0.164	2.22118774129899e-12
HSPA8	9.86823235859437e-17	0.347852744250084	0.917	0.908	2.60294364922644e-12
SYNGR2	1.36775147044857e-16	-0.305073230660751	0.368	0.562	3.6077180536022e-12
PER1	1.36922296308607e-16	0.305763180858002	0.536	0.242	3.61159940973212e-12
TCEB2	1.8311529122906e-16	-0.271235886342212	0.869	0.943	4.83003203674892e-12
IL1R1	1.84915654736164e-16	0.266780237657566	0.301	0.079	4.8775202249758e-12
SP100	1.90820122181714e-16	0.306941731377447	0.547	0.235	5.03326236278708e-12
GJA4	1.92480010675878e-16	0.537250918267293	0.669	0.578	5.07704524159763e-12
ITPRIP	2.54142526275981e-16	0.267836944326963	0.393	0.12	6.70351741558154e-12
TNC	2.6156392960602e-16	0.70770549537648	0.271	0.119	6.89927177121798e-12
SYTL2	2.89703834548254e-16	0.333162066081719	0.536	0.27	7.64151804387929e-12
ARPC3	3.34230543160072e-16	-0.267523242242582	0.772	0.906	8.81599903693322e-12
AREG	3.86174627712521e-16	0.802325877825904	0.145	0.063	1.01861281551732e-11
HSPB6	4.71813066195248e-16	0.51920427229528	0.699	0.46	1.24450132470321e-11
PEA15	5.48858689804861e-16	0.322655580241354	0.595	0.302	1.44772456609828e-11
ATP1A1	5.57357923698492e-16	0.366771112283774	0.513	0.204	1.47014299533951e-11
UPP1	5.64630991047161e-16	0.336894427385625	0.267	0.097	1.4893271650851e-11
TIMP1	6.31708144528251e-16	0.480432814950773	0.991	0.978	1.66625657282217e-11
S100A4	6.53935378762256e-16	-0.522936961850169	0.485	0.855	1.7248853485612e-11
HLA-E	8.72646600171607e-16	0.290849624741615	0.89	0.845	2.30177993727265e-11
RBMS1	1.04401723838102e-15	0.325035804136858	0.694	0.392	2.75380426967762e-11
ANAPC11	1.49527416985195e-15	-0.290894527499611	0.584	0.681	3.9440846778185e-11
HNRNPM	1.75417390211353e-15	0.281961573434453	0.609	0.301	4.62698450160486e-11
TUBB2A	1.80327280715517e-15	0.301716922922306	0.336	0.132	4.75649268343319e-11
RPL27A	1.98925326542446e-15	-0.285971310652984	0.798	0.913	5.24705333821009e-11
RGS2	2.03646349784169e-15	0.474224993155444	0.398	0.17	5.37157976825702e-11
CIB1	2.11629268647538e-15	-0.265259152381471	0.428	0.63	5.5821452191161e-11
COX6A1	3.01870176919975e-15	-0.254516152646795	0.926	0.973	7.96242965661818e-11
HNRNPL	3.1268441196234e-15	0.25189106747028	0.464	0.192	8.24767673433065e-11
HSPB8	4.34045734303588e-15	0.427322240884891	0.411	0.215	1.14488243337257e-10
TWSG1	4.84362374778204e-15	0.253181729771646	0.497	0.236	1.27760263595247e-10
NME2	4.90033000677654e-15	-0.262663300782884	0.897	0.956	1.29256004588745e-10
CLTA	5.32861022480592e-15	-0.259544139057761	0.687	0.778	1.40552751899706e-10
YWHAG	5.77291795684691e-15	0.288486882069376	0.455	0.199	1.52272256947751e-10
PTPN1	6.8208418750558e-15	0.35564326339146	0.414	0.196	1.79913346138347e-10
CNN1	1.01651761663527e-14	0.570278941385737	0.614	0.501	2.68126851739885e-10
PVRL2	1.16494937873419e-14	0.270064684802933	0.536	0.236	3.07278697628717e-10
CYBA	1.17656749248432e-14	-0.276542290502431	0.595	0.821	3.1034320749259e-10
ASPN	1.27144307607759e-14	0.50341929959098	0.274	0.104	3.35368540176987e-10
UBE2E2	1.45568192245668e-14	0.285968045582365	0.584	0.307	3.83965220686399e-10
SLC3A2	1.52930109015443e-14	0.317671972121066	0.501	0.24	4.03383748550034e-10
HNRNPC	1.58682394851814e-14	0.280373763255121	0.777	0.53	4.18556552900629e-10
TMEM106C	1.85840505687264e-14	-0.385177789976957	0.23	0.332	4.90191501851296e-10
FXYD6	1.86905920911167e-14	0.25179695940914	0.338	0.127	4.93001747587385e-10
COX7A2	2.15163761901025e-14	-0.255531757973761	0.86	0.932	5.67537454766333e-10
DDX3Y	2.20313967400031e-14	0.251548543062067	0.391	0.12	5.81122151811062e-10
BST2	2.40627019677886e-14	0.395890851790806	0.621	0.356	6.34701889804359e-10
PRNP	2.42575322563919e-14	0.298565206335676	0.63	0.365	6.3984092832685e-10
C10orf10	2.44118781733499e-14	0.78440197928104	0.423	0.308	6.4391211057845e-10
S100A6	2.77908186820099e-14	-0.374360010182743	0.91	0.976	7.33038424375376e-10
NDUFA4	3.02223991669303e-14	-0.428882679254023	0.752	0.891	7.97176222826119e-10
PABPC1	3.05235193826722e-14	0.26290282757441	0.924	0.913	8.05118870756744e-10
CAMK2D	3.3895396745788e-14	0.253895411071883	0.409	0.165	8.9405887996365e-10
SAT1	3.39664803187391e-14	0.354918919312354	0.811	0.911	8.95933851367382e-10
RPS27L	3.81605723348243e-14	-0.301373090112294	0.736	0.855	1.00656141647566e-09
MT-ND2	3.86979093219204e-14	-0.286148559165709	0.977	0.994	1.02073475418429e-09
HSPA1B	3.97872266208626e-14	0.691082536140509	0.664	0.513	1.04946767657849e-09
ACADVL	4.25142340934579e-14	0.298975804789988	0.733	0.437	1.12139795268314e-09
ANGPTL4	4.64092110876781e-14	0.510031460821586	0.43	0.222	1.22413576085969e-09
NINJ1	5.31598299667951e-14	0.262664519001975	0.326	0.138	1.40219683503415e-09
IFI16	5.45729636198391e-14	0.348923640982844	0.6	0.284	1.4394710614005e-09
EWSR1	6.10041606957896e-14	0.270085236666131	0.671	0.361	1.60910674667284e-09
ATP5D	6.2518467905842e-14	-0.257725490012505	0.768	0.836	1.64904962795239e-09
RPS11	6.8639710724114e-14	-0.25013599080725	0.885	0.956	1.81050964976995e-09
EIF5A	7.82167348800513e-14	0.317950615230059	0.779	0.456	2.06312281593111e-09
IFRD1	9.08028233849908e-14	0.318513310130832	0.501	0.22	2.3951060724259e-09
SERTAD1	9.15058647165696e-14	0.376661365220994	0.579	0.312	2.41365019362896e-09
TUBB6	9.32385267044024e-14	0.292509900693132	0.552	0.29	2.45935261888202e-09
TMEM70	9.582458892845e-14	0.302221008623221	0.416	0.193	2.52756518216573e-09
GRN	9.84072298297139e-14	-0.290348065888253	0.515	0.77	2.59568750121836e-09
TACC1	1.14509519805786e-13	0.357479021687731	0.832	0.708	3.02041760391722e-09
TMED5	1.16313108951325e-13	0.273946640943022	0.446	0.184	3.0679908748091e-09
ODF3B	1.17126097368301e-13	0.256262967025053	0.382	0.128	3.08943507028367e-09
TNFRSF12A	1.44072948089182e-13	0.482066852607178	0.494	0.216	3.80021215174837e-09
PDGFRB	1.52430240817588e-13	0.336710123001853	0.848	0.684	4.02065246204552e-09
RABAC1	1.6020985505092e-13	-0.268640324893898	0.745	0.778	4.22585534667811e-09
PPP1R14A	1.61508609603877e-13	-0.340857067696346	0.864	0.918	4.26011259552148e-09
ADAM9	1.83277725593002e-13	0.277854182836083	0.547	0.271	4.83431656796661e-09
NCOA7	2.2393227896764e-13	0.305369325209884	0.274	0.098	5.90666172232944e-09
PDK4	2.38856889528266e-13	0.603561473894988	0.759	0.648	6.30032817508708e-09
RPS29	2.46461957543671e-13	0.267047572845652	0.952	0.936	6.5009270541294e-09
KIAA0040	2.61511954178188e-13	0.348498456381788	0.538	0.296	6.89790081535806e-09
EDNRB	2.6979881313414e-13	0.357482738893842	0.6	0.431	7.11648329403921e-09
NDUFB11	2.76885743625564e-13	-0.264644052917537	0.651	0.727	7.3034152596115e-09
RHOB	3.2144250343381e-13	0.365774316792437	0.936	0.959	8.4786889130736e-09
NDUFB2	3.32707447620517e-13	-0.252128052473102	0.754	0.853	8.77582434588636e-09
ARFGAP3	3.41480489416757e-13	0.276632631397092	0.533	0.253	9.00723086934581e-09
MFAP4	3.67902375035655e-13	0.675501956665305	0.591	0.518	9.70416094631548e-09
SLC25A4	3.90692479665139e-13	0.316400102236316	0.556	0.338	1.03052955361274e-08
SLC1A5	5.34736095589367e-13	0.263086367493863	0.223	0.068	1.41047339933607e-08
TALDO1	5.64498527779428e-13	-0.264280218094531	0.347	0.472	1.4889777667238e-08
SGIP1	6.75671016526348e-13	0.270707813000545	0.345	0.142	1.78221744029155e-08
GABARAPL1	7.36125322848448e-13	0.283049767669466	0.455	0.191	1.94167776407735e-08
MTDH	7.99985569867972e-13	-0.280093392830949	0.556	0.652	2.11012193764075e-08
DNAJB1	8.45349203729879e-13	0.5617931735547	0.538	0.474	2.2297775946783e-08
RPL36A	9.1613127726015e-13	0.291331036449217	0.761	0.522	2.4164794700291e-08
RAN	9.65282766888936e-13	0.250823116842369	0.906	0.859	2.54612635422295e-08
HSPA9	1.28047667329376e-12	0.267901416651233	0.579	0.262	3.37751332114695e-08
POLR2L	1.55709951626986e-12	-0.251380818581698	0.811	0.852	4.10716139406502e-08
IGFBP7	1.59093946663368e-12	0.263653908751705	1	0.993	4.19642103113965e-08
CD81	1.68572478370851e-12	0.277204599231498	0.692	0.443	4.44643626198794e-08
NEAT1	2.04968110611337e-12	0.350990960151302	0.908	0.917	5.40644385359523e-08
RUNX1	2.06607246687307e-12	0.251032680270127	0.283	0.083	5.4496793458711e-08
RPS20	2.25833756422688e-12	-0.251331932372488	0.669	0.8	5.95681699316125e-08
NDUFB10	2.34636321202085e-12	-0.274472842090514	0.566	0.625	6.1890022443474e-08
SEPP1	2.34677211978657e-12	0.301698326747538	0.499	0.247	6.19008082036103e-08
C2orf40	2.49009970850853e-12	0.471022365487314	0.662	0.469	6.56813600113296e-08
UBC	2.68421867705957e-12	0.251696340874928	0.984	0.99	7.08016360448002e-08
NOLC1	2.81129428414716e-12	0.270633307278245	0.386	0.179	7.41535093329497e-08
PRKAR1A	3.55147361283599e-12	0.27499686107459	0.8	0.534	9.36772194857748e-08
CD4	3.55718079788917e-12	0.286234101049957	0.577	0.293	9.38277579059226e-08
CLU	3.91720025951185e-12	1.00491266897178	0.37	0.259	1.03323991245144e-07
PLPP3	4.0553906444446e-12	0.387102181067357	0.572	0.309	1.06969039028515e-07
SERPINE1	4.15443126767787e-12	1.04058279348645	0.338	0.148	1.09581433547539e-07
CST3	8.80637200764104e-12	-0.268527430543742	0.998	0.999	2.32285674445548e-07
FABP5	9.58678921832389e-12	-0.286201421949793	0.382	0.677	2.52870739211729e-07
CTHRC1	1.00045450954995e-11	0.272532195362658	0.133	0.043	2.63889885983991e-07
STAT3	1.01880023990756e-11	0.296341240977975	0.699	0.425	2.68728939280416e-07
CLIC4	1.17692046444065e-11	0.269706820736334	0.807	0.579	3.1043631090551e-07
HSPH1	1.2040265100262e-11	0.416623497131925	0.338	0.142	3.1758607254961e-07
CCNL1	1.25300575740402e-11	0.321704881812317	0.634	0.322	3.30505328630458e-07
FBLN1	1.33153302027814e-11	0.258885333125921	0.207	0.063	3.51218464758764e-07
RGN	1.37449933321245e-11	-0.361434798457226	0.223	0.334	3.62551689121449e-07
EPAS1	1.38238705482979e-11	0.286398254812957	0.878	0.689	3.64632233452454e-07
SOCS1	1.40437784933781e-11	0.370144152268988	0.205	0.077	3.70432745319835e-07
HOTAIRM1	1.49547463428722e-11	0.252618863189933	0.446	0.233	3.94461344285939e-07
FHL2	1.82785435965515e-11	0.319107161744317	0.485	0.3	4.82133144446238e-07
TPM2	2.07692397948699e-11	-0.333854534627672	0.972	0.975	5.47830238069284e-07
CHD1	2.09169428307364e-11	0.271451804352495	0.46	0.204	5.51726201046334e-07
VCAM1	2.55540975373989e-11	0.281042609107033	0.117	0.027	6.74040430743972e-07
SRSF7	2.64054248002334e-11	0.293619756982754	0.731	0.444	6.96495889955757e-07
ECE1	3.03451872668842e-11	0.260461603424349	0.568	0.27	8.00415004538603e-07
S100A10	3.13909454887241e-11	-0.274033819268959	0.531	0.865	8.27998969156076e-07
RAB20	3.80887106592728e-11	0.259665083204049	0.313	0.143	1.00466592105964e-06
IFITM2	3.84543457176676e-11	0.257347761924419	0.989	0.977	1.01431027699492e-06
EGR1	5.13900571985841e-11	0.543251659002979	0.699	0.529	1.35551553872705e-06
LMCD1	6.9152845145817e-11	0.484844465840295	0.483	0.413	1.82404459641122e-06
HNRNPF	6.9264653137107e-11	0.266076643624977	0.697	0.412	1.82699375579747e-06
ACTN1	7.11377854073811e-11	0.286241599297242	0.779	0.592	1.87640136569049e-06
TUBA1B	7.65736775848416e-11	0.262196706825366	0.936	0.888	2.01978389365537e-06
AEBP1	8.2894009629149e-11	0.335418839754512	0.74	0.569	2.18649529198806e-06
NDUFB7	8.40243624786553e-11	-0.261902267231257	0.549	0.616	2.21631060909949e-06
C7	8.4353246647682e-11	0.419103629739721	0.313	0.093	2.22498558682591e-06
FOXF1	1.30589191208545e-10	0.308832925284119	0.508	0.264	3.44455109650779e-06
LHFP	1.34397790004438e-10	0.306249076576437	0.841	0.712	3.54501050694705e-06
CH25H	1.44663878763371e-10	0.703533666805124	0.248	0.072	3.81579913014144e-06
HLA-B	1.74031984482999e-10	0.292169830882798	0.977	0.961	4.59044165470806e-06
TUBB4B	1.74806507935219e-10	0.273571573363217	0.724	0.615	4.61087125980727e-06
CCDC102B	2.52807465227539e-10	0.266345360503507	0.428	0.244	6.66830251030681e-06
C9orf16	2.64271962759659e-10	-0.250212452175181	0.389	0.455	6.97070156171152e-06
TIMP2	3.32429321198023e-10	0.25625443409948	0.611	0.373	8.76848820524024e-06
CTNNB1	5.7073525917861e-10	0.255772414178252	0.614	0.327	1.50542839313542e-05
RGCC	5.96999450249668e-10	-0.318481835985894	0.359	0.568	1.57470544992355e-05
DPT	6.14392072923657e-10	0.250847329934674	0.103	0.044	1.62058197075073e-05
MRPS6	6.16088798878642e-10	-0.266417389431195	0.292	0.371	1.62505742480219e-05
CCDC80	6.38831652203258e-10	0.255235292793051	0.322	0.135	1.68504624901653e-05
RERGL	7.41261609970076e-10	-0.419236102126929	0.145	0.298	1.95522574861807e-05
FGF7	8.02071530482523e-10	0.534843768997112	0.154	0.03	2.11562407595375e-05
SYNM	1.35494541284446e-09	0.251548543062067	0.384	0.217	3.57393951545984e-05
KLF6	1.38247524989413e-09	0.279719420028763	0.892	0.897	3.64655496664575e-05
NUDT4	1.44749868725033e-09	0.302812815770421	0.657	0.399	3.8180672873602e-05
COL18A1	1.4577834651105e-09	0.285088873807088	0.789	0.631	3.84519544592196e-05
RSRP1	1.47522677099774e-09	0.267097581698239	0.572	0.286	3.89120565386075e-05
ZFAND5	1.88484229090346e-09	0.277929309906515	0.841	0.644	4.97164851071606e-05
FMO2	1.90437867435194e-09	-0.256912081572426	0.113	0.212	5.02317962933812e-05
CSRP1	2.28694966327889e-09	0.35613054564048	0.809	0.689	6.03228712683072e-05
C1R	3.23591073629632e-09	0.292450722635523	0.499	0.328	8.53536174912881e-05
MYLK	4.14156707118088e-09	0.316716192877199	0.791	0.669	0.000109242114636538
ECM1	4.31914138621044e-09	0.250183355136727	0.464	0.283	0.000113925992344073
EGFL6	4.39955324200462e-09	0.351762666820402	0.789	0.731	0.000116047015864356
CYR61	7.79077764065104e-09	0.630964879459909	0.538	0.47	0.000205497341827452
IGFBP6	1.1460103528597e-08	-0.397832328956602	0.322	0.301	0.000302283150773804
AOC3	1.49214086908372e-08	0.259330683504122	0.736	0.603	0.000393581997038214
NEXN	1.70551508764525e-08	-0.260676334663568	0.455	0.571	0.000449863714668187
CCL8	2.90413244828305e-08	0.736145667547404	0.154	0.039	0.000766023015883619
NDRG1	2.95597499010774e-08	0.257673211765392	0.552	0.317	0.000779697523140718
CHMP1B	3.19948741198012e-08	0.272572605661902	0.26	0.14	0.000843928794657997
GGT5	3.29926758944681e-08	0.300645293733875	0.232	0.116	0.000870247812068385
MAP1B	6.0007132399051e-08	0.27179564451069	0.777	0.571	0.00158280813128977
DSTN	6.52699805673057e-08	-0.27718976050144	0.929	0.972	0.00172162627742382
MTHFD2	7.24768928649253e-08	0.309860154936318	0.625	0.407	0.00191172300309814
TOB1	7.74187007436651e-08	0.262065021270873	0.513	0.281	0.00204207306951565
ARID5B	8.81230228539074e-08	0.309499450177792	0.8	0.504	0.00232442097381752
AGT	1.03169771680346e-07	0.289854641922806	0.182	0.125	0.00272130906761249
SORBS2	1.77021016096401e-07	-0.339571963388253	0.338	0.441	0.00466928334157476
PTGDS	1.96641440101404e-07	0.361480020345716	0.101	0.023	0.00518681126555474
PTN	2.29795566553409e-07	0.374506433356126	0.402	0.311	0.00606131765897928
LINC00152	3.17420521630925e-07	0.306371136955789	0.448	0.25	0.0083726010990589
WFDC1	3.95951155852541e-07	0.270961585762354	0.552	0.496	0.0104440036379225
NAPSA	4.37148198705935e-07	-0.324746934072011	0.002	0.157	0.0115306580372664
CD248	4.46604956777978e-07	0.339636346420435	0.425	0.332	0.0117800989449327
MT1E	5.11075358689203e-07	0.356307169546406	0.851	0.675	0.0134806347361451
TMEM176B	8.62667778062384e-07	0.293633961629094	0.32	0.158	0.0227545879819515
ERRFI1	8.67416583541705e-07	0.309324393325681	0.407	0.224	0.0228798472240796
TM4SF1	1.00101426007468e-06	0.404946016772568	0.625	0.586	0.0264037531379898
COL1A2	1.30200125415129e-06	0.308961912604844	0.779	0.69	0.0343428870807485
RGS5	1.41100583684326e-06	0.638508039197004	0.483	0.408	0.0372181009584147
MT1X	1.78647580728113e-06	0.461454230315175	0.713	0.531	0.0471218723686544
JUN	2.37793138646142e-06	0.308485984719593	0.88	0.936	0.0627226961806928
FILIP1L	4.64721718905483e-06	0.262125111627812	0.687	0.541	0.122579647795699
BGN	5.06184746203257e-06	0.268172262585009	0.908	0.903	0.133516350506033
VCAN	8.73351235586362e-06	0.270031981873074	0.179	0.068	0.230363855410615
DES	1.19484569970078e-05	0.494101964116644	0.407	0.432	0.315164450210076
PTP4A3	1.28015103459153e-05	0.257647216673264	0.595	0.478	0.337665438394209
ADH1B	1.70186607712982e-05	-0.380159882281432	0.246	0.312	0.448901215164533
LUM	2.68527466672901e-05	0.348326682441412	0.297	0.13	0.70829489884311
SNCG	5.69836474213655e-05	-0.261087035949163	0.361	0.39	1
TMEM176A	6.59147833031317e-05	0.260277738414178	0.303	0.148	1
HIGD1B	0.000181324835712535	-0.272449609260462	0.457	0.585	1
STEAP4	0.00071076823748144	0.459408342096687	0.317	0.12	1
