## Supplementary material for "Single-cell RNA-sequencing reveals profibrotic roles of distinct epithelial and mesenchymal lineages in pulmonary fibrosis": Smooth_Muscle_Cells_sacroidosis_.csv

	p_val	avg_logFC	pct.1	pct.2	p_val_adj
TMSB4X	1.14441779532416e-29	-0.827275741553505	1	1	3.01863081872653e-25
IGFBP5	2.39236580381638e-27	-1.75975569249295	0.133	0.672	6.31034328072648e-23
S100A6	4.98397003576821e-27	-1.11528897030148	0.853	0.961	1.31462177633458e-22
NDUFA4	7.02824512442173e-27	-1.29207921754517	0.627	0.86	1.85384021646872e-22
HSPB1	5.73607550209751e-24	-1.00986818102397	0.84	0.976	1.51300463518826e-19
RPLP1	5.34553966151704e-23	-0.688553444173758	1	0.999	1.40999299651835e-18
TAGLN	1.6640445563021e-22	-1.22023741996281	0.893	0.947	4.38925032615805e-18
ADIRF	4.44566655696751e-22	-1.30763319018546	0.587	0.861	1.17263346773132e-17
MFAP4	1.02726508165784e-20	-1.56759778568413	0.08	0.567	2.70961710588889e-16
STOM	6.49818686093661e-20	0.873475543882805	0.96	0.761	1.71402674830925e-15
FOS	1.50103209488491e-18	-1.36186191951361	0.907	0.921	3.95927235667793e-14
DES	2.04304801270497e-17	-1.59633003521298	0.027	0.447	5.3889477431119e-13
SOD3	2.80428477757697e-17	-0.870683174449352	0.707	0.905	7.39686195781477e-13
SEPW1	5.65149927153724e-17	-0.73414469196855	0.787	0.933	1.49069596285338e-12
CYBA	3.94089540190098e-16	0.532688207338936	0.96	0.738	1.03948998015942e-11
RPS2	8.86207482904798e-16	-0.64090511184197	1	0.995	2.33754947765799e-11
PDLIM3	1.35867714339001e-15	-0.928461638046694	0.187	0.627	3.58378270111983e-11
MYL9	1.47448071292043e-15	-0.705156784959216	0.987	0.993	3.88923777647022e-11
RPS12	3.24146320163685e-15	-0.537816238485779	1	0.995	8.55000748695751e-11
DSTN	5.39209552097046e-15	-0.82964887900041	0.973	0.958	1.42227303556638e-10
TMBIM6	9.79946169658112e-15	0.48930641222072	1	0.891	2.5848040117072e-10
EEF1A1	1.02045768364231e-14	-0.514028048698564	1	1	2.69166123214332e-10
HSPB6	1.11214158458514e-14	-1.10980151234646	0.067	0.561	2.93349585766021e-10
FTH1	1.29583863526587e-14	-0.486217114917041	1	1	3.41803356824077e-10
IGFBP4	2.28715370222713e-14	-1.03886389392158	0.307	0.692	6.0328253203645e-10
CRIP1	2.36645670956957e-14	-0.89449776921536	0.907	0.942	6.24200286283167e-10
MYH11	2.74343470312265e-14	-1.08694342899558	0.387	0.691	7.23635771642661e-10
RPS27A	2.90852549630207e-14	-0.495644948596821	1	0.998	7.67181770159597e-10
RPS3A	3.79108636658169e-14	-0.505164484949698	1	0.998	9.99974850913253e-10
TPM2	6.11065451407841e-14	-0.775299404751864	0.987	0.973	1.61180734117846e-09
RPS4Y1	6.39688374771511e-14	-0.789226331314615	0.187	0.614	1.68730602613482e-09
RPL10	7.8983940186044e-14	-0.451528596840017	1	1	2.08335939028728e-09
JUN	8.65175655535328e-14	-0.986323526723506	0.853	0.923	2.28207382660553e-09
GEM	8.71341630105958e-14	-1.13589476083892	0.08	0.541	2.29833781773049e-09
RPL3	8.79074940689366e-14	-0.486039688599297	1	0.997	2.31873597105634e-09
IMPA2	1.07655112025315e-13	0.732722835474238	0.587	0.121	2.83961888989174e-09
TMEM204	1.12492378937012e-13	0.788728833670282	0.747	0.243	2.96721147922156e-09
RPL12	1.17540770238869e-13	-0.518879216375701	1	0.995	3.10037289659065e-09
RPS14	1.54785725009986e-13	-0.482816534040181	1	0.997	4.08278306858841e-09
RBM3	1.66836691762994e-13	0.543936658984223	0.947	0.825	4.40065141863248e-09
HSPA2	1.95703766589723e-13	0.86599169946823	0.72	0.368	5.16207825133713e-09
RPL18A	2.85254782833932e-13	-0.457690061149202	1	0.998	7.52416540681063e-09
RPS13	7.74028004875181e-13	-0.454532018941858	1	0.996	2.04165366845927e-08
PLAT	9.32416826083443e-13	0.793785943557571	0.613	0.132	2.4594358621603e-08
ITM2C	1.12635459228911e-12	0.653801005164163	0.853	0.615	2.97098550808098e-08
ARHGDIB	1.22622149756346e-12	0.722792213892733	0.947	0.649	3.23440444412314e-08
FTL	1.36058568962695e-12	-0.598166689773602	1	0.998	3.588816873529e-08
HSPA1B	1.52918420990964e-12	-1.17801327885033	0.267	0.577	4.03352919047866e-08
PNRC1	1.52925784499997e-12	-0.662631223042794	0.893	0.954	4.03372341775642e-08
RPS6	2.06039579831158e-12	-0.489290007967541	1	0.994	5.43470599720644e-08
TGM2	2.66151869604441e-12	-0.923997535323387	0.093	0.458	7.02028786455634e-08
AGTR1	3.2196771903755e-12	0.827545406048368	0.667	0.199	8.49254252505346e-08
AC004540.5	4.67515269812696e-12	0.467150061808415	0.387	0.061	1.23316502718495e-07
TUBA1A	6.37351963478542e-12	0.697245900397195	0.92	0.723	1.68114327406735e-07
HSPA1A	8.21263368186974e-12	-1.04656637059609	0.853	0.853	2.16624638626678e-07
RPS19	9.1298618502949e-12	-0.484875222419595	0.987	0.996	2.40818366025229e-07
ZFP36L1	9.21787752091246e-12	-0.671503534352048	0.827	0.915	2.43139955369108e-07
SARAF	1.10130186704996e-11	0.416984237457743	0.973	0.856	2.90490393471767e-07
PPP1R15A	1.17138271987404e-11	-0.848929467298902	0.467	0.724	3.08975620021177e-07
PERP	1.31940640234898e-11	0.835578273397564	0.733	0.429	3.48019826747591e-07
ACTG2	1.51928148855972e-11	-1.13574089374428	0.253	0.545	4.00740878237398e-07
SELM	1.60765873305325e-11	-0.635545738651434	0.76	0.902	4.24052144017455e-07
FRZB	1.70027970548528e-11	-0.760856204998471	0.107	0.516	4.48482777915851e-07
NNMT	2.74301762351371e-11	-0.979109709460233	0.107	0.427	7.23525758554211e-07
MT1E	2.84815173056199e-11	0.975934732085171	0.907	0.719	7.51256981970337e-07
ENG	3.61732143743064e-11	0.614346610689974	0.64	0.286	9.54140875551079e-07
GAS6	3.83754918228906e-11	0.611228354385389	0.853	0.613	1.01223034781239e-06
CRYAB	4.51432457406794e-11	-0.8006850057351	0.333	0.658	1.1907433929019e-06
RPS24	7.5858594331978e-11	-0.437452126218613	0.987	0.995	2.00092214269458e-06
PTMA	8.12756883003286e-11	-0.453840008624351	1	1	2.14380883029777e-06
TMC6	9.3374082626785e-11	0.310618697881348	0.307	0.061	2.46292817744671e-06
BCAM	1.18108529954918e-10	-0.759583016812904	0.093	0.484	3.11534869462087e-06
RPL32	1.4008826042554e-10	-0.40415395868676	1	0.997	3.69510804524447e-06
CD9	1.43971256955012e-10	-0.603206992447445	0.64	0.841	3.79752984470235e-06
EFEMP1	1.47361816191273e-10	1.19059940539979	0.68	0.237	3.88696262567721e-06
RPL13	1.77481922768196e-10	-0.408579452995842	1	0.998	4.68144067685671e-06
RP11-598F7.6	1.92061566133275e-10	0.450397040823966	0.387	0.067	5.06600792989739e-06
FAM105A	2.06971451029915e-10	0.915144444069289	0.613	0.11	5.45928596381606e-06
SORBS2	2.65474576330088e-10	-0.778396863224759	0.067	0.428	7.00242289985873e-06
FOXF1	2.94606320097482e-10	0.68077138525422	0.733	0.318	7.77083090521129e-06
RPL41	2.99316812634233e-10	-0.533547307092201	0.987	0.986	7.89507956685315e-06
RPL15	3.51868027935561e-10	-0.384651102723246	0.987	0.997	9.28122297285629e-06
LAPTM4A	4.03799014469607e-10	0.409614127077929	0.973	0.951	1.06510066046648e-05
CHN1	4.68139109788823e-10	0.638500265611406	0.773	0.436	1.23481052988998e-05
BGN	4.86656140861669e-10	0.746771576387943	1	0.899	1.28365290275082e-05
CSRP2	4.88486107412946e-10	-0.663621546835795	0.453	0.688	1.28847980552313e-05
CYGB	6.75143048217468e-10	0.824762914878056	0.667	0.111	1.78082481828321e-05
PTRF	7.38910637452104e-10	-0.59579243301302	0.307	0.691	1.94902458840741e-05
RPS8	7.49391383534078e-10	-0.402692807304608	1	0.999	1.97666965234784e-05
SFTPC	9.329647159041e-10	-1.21376326593602	0.64	0.598	2.46088103114025e-05
RPS9	1.23350526647324e-09	-0.400853303167739	0.987	0.992	3.25361684137645e-05
TJP1	1.29186265650778e-09	0.533157524729396	0.64	0.419	3.40754612907057e-05
CNN1	1.33126513606425e-09	-0.845240551192229	0.227	0.553	3.51147804939668e-05
COX4I2	1.34450183977083e-09	0.878107398617156	0.96	0.664	3.54639250276351e-05
APOE	1.75466776639117e-09	-0.99477872317224	0.587	0.679	4.62828716740998e-05
CSRP1	2.11110565963447e-09	-0.726403725024316	0.56	0.736	5.56846339841783e-05
FAM162B	2.30456458536078e-09	0.929653174611087	0.787	0.454	6.07875000680614e-05
SNCG	2.62767059994157e-09	-0.808678824959778	0.04	0.4	6.93100674146588e-05
WLS	2.83862664902135e-09	0.621922606591591	0.64	0.304	7.48744551212362e-05
DKK3	3.40373948163759e-09	0.737407918254979	0.853	0.516	8.97804363071546e-05
THBS1	3.93040003962947e-09	-0.968833009035982	0.373	0.641	0.000103672161845306
RPL14	4.11196846171296e-09	-0.365485957300021	1	0.998	0.000108461392114603
NR2F1	4.48446810385097e-09	0.485062840066141	0.613	0.234	0.000118286815175277
RPL23A	5.0658193186598e-09	-0.393782003340923	1	0.991	0.00013362111616829
PALLD	5.17938013832463e-09	-0.634718337357423	0.12	0.481	0.000136616509908589
ITM2B	7.06957534242698e-09	0.344345329350687	1	0.995	0.000186474188807196
LHFP	7.51985886143527e-09	0.56644096088273	0.92	0.743	0.000198351317188078
SYDE1	7.57628050249004e-09	0.342643922121995	0.387	0.18	0.00019983955081418
ZFP36	8.98643598887135e-09	-0.752869279317644	1	0.975	0.00023703522207846
FXYD5	9.13876494486916e-09	0.357941696823959	0.707	0.477	0.000241053202950814
SPARC	1.2622733293863e-08	0.624160680102648	0.987	0.923	0.000332949836092225
TMEM59	1.28543270252974e-08	0.366926621491251	0.973	0.911	0.00033905858394627
RPL19	1.4165088982847e-08	-0.351191428218717	1	1	0.000373632552100555
RGN	1.89888728050883e-08	0.777336710465622	0.72	0.275	0.000500869497979814
NUDT4	1.96829708558159e-08	-0.570099258608906	0.147	0.499	0.000519177722263855
MT-ATP6	2.27510039459848e-08	0.420122657312506	1	0.995	0.000600103231083242
ACTA2	2.32668003344091e-08	-0.712305123824351	0.907	0.923	0.000613708392420709
RPLP0	2.344711102445e-08	-0.3726941511112	1	0.998	0.000618464447491918
KCNK3	2.3494356960357e-08	0.661289156367527	0.627	0.238	0.000619710653543337
LMBRD1	2.47678421464312e-08	0.409385378458955	0.56	0.309	0.000653301372296415
FCGRT	2.65356851769782e-08	0.364563907011459	0.773	0.517	0.000699931767913155
RPS18	2.71538506405528e-08	-0.37949210549252	1	0.993	0.00071623711834586
TSPAN4	2.96548458656586e-08	0.48055597177422	0.587	0.331	0.000782205869398476
CD248	3.00919512138336e-08	0.843822821713455	0.867	0.332	0.000793735397167288
PMP22	3.36851631748192e-08	0.542389650729698	0.773	0.5	0.000888513549062205
SLIT3	3.80741431024953e-08	-0.551495976766507	0.253	0.559	0.00100428167261452
SMPDL3A	4.45522164013401e-08	0.367875168315115	0.333	0.083	0.00117515381201815
LAMB1	4.60472362065805e-08	0.693456509851652	0.773	0.331	0.00121458794942097
CADM1	5.13942604263238e-08	0.630193109826938	0.467	0.108	0.00135562640726514
HLA-B	5.16766015858287e-08	0.510591289497493	1	0.964	0.0013630737200294
RPL36	5.61735157960618e-08	-0.361921337859363	1	0.989	0.00148168882615272
TRPV2	5.66503918034264e-08	0.450632199868644	0.48	0.174	0.00149426738459898
GPSM3	5.74979989033793e-08	0.374496046169832	0.333	0.055	0.00151662471707444
GJA4	5.79310890388873e-08	0.765485503030286	0.907	0.589	0.00152804833557873
IER3	5.79396042506751e-08	-1.21402178633903	0.187	0.343	0.00152827294132006
DPYSL2	6.06249749996138e-08	0.590773844241017	0.627	0.318	0.00159910496556481
MTHFD2	6.22690520832876e-08	-0.60097298602369	0.213	0.49	0.00164247078680088
MT-ND6	6.27533229033343e-08	0.457228057614072	0.92	0.757	0.00165524439822125
GADD45B	6.67649354288942e-08	-0.808914152196706	0.787	0.824	0.00176105870180794
CKB	6.89482027238447e-08	-0.563173741051878	0.107	0.392	0.00181864674324685
FKBP1A	6.93705279450219e-08	0.375663200022686	0.92	0.773	0.00182978641560584
MGST3	7.21291999866325e-08	-0.41743190957886	0.867	0.946	0.0019025519080474
F2R	7.46583431253656e-08	0.669394949447046	0.6	0.208	0.00196926311661777
ZFAND5	7.60858314898884e-08	0.511508742855434	0.84	0.698	0.00200691597720879
ITGA1	7.98937991128908e-08	0.540147642585509	0.907	0.678	0.00210735873920072
RPL39	8.49853736956854e-08	-0.379830279140231	1	0.997	0.00224165920197109
SYNPO2	8.67609732604191e-08	-0.564924196617172	0.067	0.38	0.00228849419169007
RGS16	8.72264866919622e-08	-1.0071416382643	0.133	0.369	0.00230077303947389
TPT1	8.72905797355083e-08	-0.333892735203651	1	0.999	0.0023024636216835
FHL1	1.10506651208085e-07	-0.644873640895546	0.573	0.656	0.00291483393891565
CLU	1.11415416262168e-07	-1.57132189194367	0.013	0.309	0.0029388044347472
HMGB1	1.16705912099325e-07	0.321574816595317	0.987	0.973	0.0030783518434439
RPL10A	1.38815694027697e-07	-0.348343214032962	1	0.99	0.00366154156136857
DUSP1	1.40971233142282e-07	-0.604069714101689	0.96	0.958	0.00371839821659398
ITGA4	1.71314559812814e-07	0.440784868685953	0.507	0.166	0.00451876414418261
COL14A1	1.86255855872593e-07	-0.534056342481151	0.16	0.518	0.00491287071035137
HIGD1B	1.87262740765179e-07	0.816692752074418	0.907	0.525	0.00493942931316314
P2RY14	1.93996382923088e-07	0.606604182430458	0.6	0.174	0.0051170425923623
RPL5	1.96031876717851e-07	-0.356186700721587	1	0.992	0.00517073281218675
ISG15	2.13250704245297e-07	-0.659219485435157	0.173	0.427	0.00562491382587819
RFTN1	2.19851344609735e-07	0.460881633980145	0.707	0.296	0.00579901891677099
IER2	2.33109077340297e-07	-0.590277235325624	0.653	0.718	0.00614871813300501
CCDC68	2.37865911331615e-07	0.478827443010218	0.467	0.105	0.00627418914319401
SERTAD1	2.41381509499782e-07	-0.51669030472777	0.147	0.409	0.00636692007607574
RPL29	2.54759693397846e-07	-0.327698207858955	1	0.995	0.00671979643275499
PAG1	2.71434795687159e-07	0.759611295909658	0.76	0.285	0.00715963560584019
RAB13	2.83604173722448e-07	-0.460852938457856	0.067	0.397	0.00748062729027701
LRPAP1	2.86650852389766e-07	0.424605803942984	0.72	0.484	0.00756098953348487
WISP2	2.93279473100685e-07	-0.914813956935841	0.093	0.39	0.00773583266197677
CXCL2	3.10942218498422e-07	-1.34665183801654	0.04	0.158	0.00820172289733287
CTSD	3.20056323930297e-07	0.374307092108726	1	0.844	0.00844212565630944
LGALS3	3.21639850415682e-07	-0.4359851529489	0.72	0.846	0.00848389433441443
EGR1	3.65009605172323e-07	-0.819144379755885	0.333	0.596	0.00962785835563036
CCL2	3.98680545451988e-07	-1.87118324933174	0.04	0.306	0.0105159967473871
RPS5	4.05230812464316e-07	-0.341016066313953	0.987	0.992	0.0106887731403713
MSRB3	4.75048916026584e-07	-0.439322919397611	0.213	0.542	0.0125303652580332
C11orf96	4.84556595228049e-07	-0.778578920472152	0.413	0.635	0.0127811493123303
LPP	5.18242290820282e-07	-0.48595654768674	0.56	0.757	0.0136696769049666
TPM1	5.77044368789044e-07	-0.492207937543517	0.907	0.914	0.0152206993155486
JAK1	6.17743411161884e-07	0.436589803408581	0.733	0.486	0.016294217956217
TNFRSF21	6.22193512152711e-07	0.455026052287296	0.4	0.141	0.016411598270052
SGCE	6.37891943129412e-07	0.383102821926958	0.6	0.423	0.0168256757839245
ZNRD1	7.07328472509169e-07	0.557521919529578	0.187	0.177	0.0186572031193743
MYLK	7.8572289415971e-07	-0.547039872312094	0.6	0.713	0.0207250127792507
ID4	7.90588063625619e-07	-0.697266391125752	0.267	0.538	0.020853341354253
ATF3	7.97349256379256e-07	-0.747759500016274	0.293	0.538	0.0210316813355156
SERPING1	8.51597554069911e-07	0.455807172879951	0.973	0.897	0.022462588683702
SMOC2	8.80713246040807e-07	-0.448817230022746	0.053	0.361	0.0232305732908184
RPL28	9.10649166207943e-07	-0.314505071635277	1	0.998	0.0240201930570669
NET1	9.3136517830697e-07	-0.685606240608352	0.027	0.327	0.024566619308203
TNFRSF12A	9.57192131119435e-07	-0.556667001068812	0.093	0.315	0.0252478568425373
LPL	9.59768261495222e-07	0.783126635656034	0.693	0.265	0.0253158074334595
LTBP1	1.05092560373837e-06	-0.496700555937382	0.08	0.379	0.027720264649807
ADGRG6	1.0906768923639e-06	0.552450032174899	0.44	0.101	0.0287687843898826
SOD2	1.15141222840567e-06	-0.742720572530527	0.32	0.505	0.0303708003486564
RPL34	1.15210036269845e-06	-0.33945552688798	1	0.996	0.0303889512668971
SPARCL1	1.26179765523232e-06	-0.504999761523223	0.947	0.955	0.0332824367520628
TIMP3	1.35502530582415e-06	-0.541873604355562	0.773	0.896	0.0357415024917236
FXYD1	1.36703113907536e-06	-0.424985247426789	0.4	0.69	0.0360581803553907
MAP3K7CL	1.60803389682598e-06	-0.486265678644803	0.053	0.306	0.042415110096579
SPON2	1.61346163459897e-06	1.04061561210974	0.667	0.238	0.042558277535817
PDLIM7	1.76077351082777e-06	-0.448971483219614	0.36	0.625	0.046443922895104
PDGFRB	1.81067981719665e-06	0.452734420170527	0.933	0.724	0.0477603015381961
ARID5B	1.89732626604175e-06	-0.550698696266748	0.373	0.609	0.0500457749193832
RPL18	1.94840623418091e-06	-0.298900634718938	1	0.997	0.0513931112389899
EPN2	1.97451074119384e-06	0.306973519880841	0.4	0.193	0.05208166982047
RPS3	2.03378463547817e-06	-0.313228500422539	1	0.996	0.0536451373300076
FOSB	2.06681813867962e-06	-0.707002489928448	0.2	0.473	0.0545164620439525
SLC43A3	2.15916595570581e-06	0.278849508226967	0.293	0.115	0.0569523204136522
GJC1	2.24399647215412e-06	0.398832280802042	0.573	0.267	0.0591898949460092
SCGB3A1	2.51240269147668e-06	-0.638166076237325	0.48	0.552	0.0662696457930804
VSNL1	2.51452736547602e-06	0.394394539233469	0.387	0.111	0.0663256883191611
RPL4	2.51556292334233e-06	-0.341647718213276	0.907	0.948	0.0663530032290008
MT-CYB	2.64640280056621e-06	0.331117793552472	1	0.995	0.0698041666705349
RPL30	2.74776964429937e-06	-0.284224207514542	1	0.998	0.0724779199076845
ADD3	2.75236186502931e-06	0.391677330193286	0.413	0.122	0.0725990489138782
IFNGR1	2.76926316572788e-06	0.417292456232287	0.493	0.314	0.0730448545224044
RPL21	2.85711550723693e-06	-0.318538314537416	1	0.993	0.0753621357343884
S100A4	2.8862964670037e-06	-0.622337153487706	0.733	0.74	0.0761318419101566
TACC1	3.00860752304764e-06	0.469434392243798	0.933	0.736	0.0793580406354277
AFAP1L2	3.24242616852612e-06	0.252181261144806	0.373	0.117	0.0855254750472135
GMFG	3.37048456297487e-06	0.513981660224025	0.453	0.141	0.088903271317588
HOPX	3.41765810570501e-06	-0.491284616490874	0.04	0.277	0.0901475678541809
RPL8	3.4509965680279e-06	-0.284945240736254	1	0.998	0.0910269364748719
RARRES1	3.67131092924591e-06	0.40994822796052	0.24	0.068	0.0968381683807193
NDUFA4L2	3.80901756459901e-06	0.692870583718843	0.973	0.638	0.100470456301428
HLA-A	3.9271065652628e-06	0.354436438031972	0.987	0.974	0.103585289871937
TM4SF1	4.42454453107603e-06	-0.738383188085719	0.333	0.613	0.116706211096192
RPS15	4.52045996724078e-06	-0.266803435721521	1	0.998	0.11923617255591
FN1	4.78606716572467e-06	-0.648659725220155	0.28	0.614	0.12624209363032
TESC	5.79790285692997e-06	0.492235284607332	0.56	0.169	0.152931283657242
LPAR1	6.16470098157096e-06	0.288426839473214	0.293	0.077	0.162606317790897
TCF4	6.29308500723949e-06	0.454713961903388	0.707	0.427	0.165992703235956
ITGA7	6.44832688075076e-06	-0.364004878279011	0.08	0.346	0.170087518133563
CD82	6.99915102876351e-06	-0.401308956168837	0.04	0.328	0.184616606685695
MEST	7.1001478859176e-06	0.808890184480807	0.68	0.244	0.187280600786849
LIMS1	7.15437825357251e-06	0.426388718809746	0.533	0.337	0.188711035194482
PON2	7.73360780146937e-06	0.390316201862918	0.453	0.329	0.203989372979357
YWHAB	7.96965861511613e-06	0.27479866457511	0.947	0.886	0.210215685290918
HERPUD1	8.54220452689683e-06	0.44246414447183	0.587	0.371	0.225317728805958
SLC7A2	8.54377851245334e-06	-0.406403329885994	0.067	0.315	0.225359245822982
SRSF5	8.57491377095021e-06	0.352989948215191	0.8	0.644	0.226180500536354
SERPINE1	8.73220517630007e-06	-1.00808412202661	0.08	0.215	0.230329375935267
SSU72	9.20222377830444e-06	0.366966917262215	0.573	0.419	0.242727056600336
C2orf40	9.25608351384006e-06	-0.58251345086066	0.267	0.544	0.244147714844559
PHLDA2	1.03138571591006e-05	-0.447044965491522	0.107	0.357	0.272048610285596
DDX5	1.18230291759882e-05	0.315256763686497	0.987	0.969	0.31185604057504
FAU	1.21203908696035e-05	-0.273742355709552	1	0.997	0.319699549967531
CLIC1	1.22794969400432e-05	0.283999439047907	0.987	0.935	0.323896290787521
ELN	1.24270334946053e-05	-0.54026414039742	0.107	0.303	0.327787862487205
LTBP4	1.32077060842299e-05	-0.451424077900881	0.253	0.503	0.348379663383731
FAM129A	1.33743925087219e-05	-0.378834138308133	0.053	0.303	0.352776351202557
UXS1	1.34553327779538e-05	0.352698869767495	0.44	0.19	0.354911312684087
SDC2	1.37291792973695e-05	0.365268855234707	0.8	0.59	0.362134562326714
HAPLN1	1.42409926332659e-05	0.445839639347577	0.133	0.008	0.375634662687654
MT-ND1	1.44866074470026e-05	0.289367705001155	1	0.996	0.382113244629587
IGFBP2	1.48523335524107e-05	0.741676153767706	0.88	0.541	0.391760002111938
FSTL3	1.52176469354854e-05	-0.438746162676826	0.16	0.412	0.401395873217298
TRPC6	1.57806692595601e-05	0.425036928627764	0.573	0.291	0.416246713059417
U2AF1L5	1.69239331871339e-05	0.257616057130763	0.307	0.081	0.446402585677031
RPL26	1.78144033566711e-05	-0.288444040666414	1	0.995	0.469890517338913
DNAJB1	1.80373787950075e-05	-0.633654016160187	0.44	0.497	0.475771940475913
MYO10	1.91551417662849e-05	0.333822225606073	0.347	0.132	0.505255174369298
RPS15A	1.94944629736329e-05	-0.276956329132407	1	0.994	0.514205449855514
TXNIP	1.95601970268043e-05	0.493145550649904	0.96	0.789	0.515939316976018
AP2M1	2.04779175782799e-05	0.315371444163877	0.76	0.579	0.540146031962289
HCFC1R1	2.05278988627596e-05	-0.401929115778894	0.28	0.553	0.54146438830301
LAMC3	2.0669821465676e-05	0.709436005824689	0.627	0.187	0.545207880800136
EFEMP2	2.10068438786695e-05	0.348651649916867	0.573	0.401	0.554097520987665
MAGED2	2.13318332445988e-05	0.329137806393547	0.693	0.53	0.562669765492784
EDNRB	2.13838365875481e-05	-0.42305827251243	0.28	0.495	0.564041457669756
PFDN5	2.1902182273896e-05	-0.298845321766824	0.947	0.974	0.577713861838555
AOC3	2.20962335901667e-05	-0.408728020720712	0.453	0.655	0.582832353407827
CCND3	2.22872919081434e-05	0.350597304449821	0.387	0.195	0.587871898661099
PPIB	2.26552489938556e-05	0.316104949636452	0.987	0.947	0.59757750271093
RPS27	2.43170438380494e-05	-0.290852421406925	1	0.996	0.64141066531623
KCNK6	2.49981039885112e-05	0.270760522929885	0.253	0.053	0.65937498890496
GNG11	2.54615856992553e-05	0.335983371742248	0.56	0.351	0.671600245989258
RPL7	2.62934874957715e-05	-0.331342510898887	0.96	0.966	0.693543319675965
ETV1	2.66559607304452e-05	0.322543910568366	0.36	0.142	0.703104276186952
LGALS3BP	2.76858517718203e-05	0.454383497061393	0.773	0.574	0.730269712185304
OSTF1	2.79061445476367e-05	0.337645912077272	0.507	0.301	0.736080374733013
MYO1B	2.80342886885123e-05	0.41139097368446	0.92	0.606	0.739460432736888
B4GALT1	2.91749430555174e-05	0.366335803325206	0.36	0.121	0.769547472975382
LDHA	2.93732610742362e-05	-0.413683749918034	0.8	0.87	0.774778507355129
ENAH	3.01536090479702e-05	-0.348547894758678	0.12	0.35	0.79536174585831
TGFB1I1	3.03603656655549e-05	0.33446881547714	0.867	0.694	0.800815365160341
ID3	3.08670896684385e-05	0.596500683658857	0.84	0.682	0.814181224184403
CXCL12	3.20037102620651e-05	-0.666929623861124	0.013	0.304	0.844161865582492
RPS28	3.22364750258666e-05	-0.272811966625258	1	0.996	0.850301501757284
MGP	3.33866414252251e-05	-0.592052221662363	0.707	0.861	0.880639440873162
SERPINB6	3.51400219174852e-05	0.344528355551006	0.573	0.374	0.926888358117507
TMEM176A	3.63187814412384e-05	-0.436264453303332	0.013	0.207	0.957980498075544
C4orf3	3.66936463386341e-05	-0.3087798362168	0.653	0.804	0.967868309474152
IFI27	3.8355914788956e-05	-0.713192168641975	0.36	0.391	1
SLC35B3	3.8404080923369e-05	0.307376398453654	0.413	0.105	1
UQCRB	3.9073610729478e-05	-0.316263258719773	0.867	0.905	1
TMCO1	4.03821994451467e-05	0.295006022058593	0.493	0.364	1
RPN1	4.26091957954373e-05	0.339181382893714	0.627	0.439	1
TMEM176B	4.45402582463738e-05	-0.401001026990115	0.053	0.218	1
GPC4	4.66878640245055e-05	0.354650315713385	0.52	0.21	1
TWSG1	4.73423768417201e-05	-0.299438482188477	0.093	0.33	1
ATP6AP2	4.85621058104229e-05	0.323618886558555	0.667	0.606	1
NAMPT	5.14268131275448e-05	-0.533346871007618	0.347	0.507	1
TGFBI	5.25767906075336e-05	-0.368663847787645	0.053	0.254	1
MRGPRF	5.4546365764022e-05	-0.316167161985045	0.133	0.346	1
FARP1	5.50263629314297e-05	0.302191681719467	0.333	0.14	1
JUNB	5.50635531644292e-05	-0.499777859025659	0.987	0.967	1
RPLP2	5.5640451279811e-05	-0.265949123044579	1	0.991	1
FRMD4B	5.8421755535216e-05	0.361032181742401	0.413	0.176	1
PPP1R18	6.07456007720485e-05	-0.312943248717323	0.053	0.285	1
ERRFI1	6.21324205980482e-05	-0.42994348762148	0.107	0.291	1
TINAGL1	6.29952285558674e-05	-0.370181112761898	0.68	0.786	1
ECM1	6.30222228628769e-05	0.373328776281256	0.573	0.326	1
OST4	6.36308816111537e-05	-0.301170771948732	0.827	0.867	1
LGMN	6.44652732892707e-05	0.307701337530437	0.453	0.312	1
ATP6AP1	6.60076331721651e-05	0.366529678628743	0.547	0.337	1
LAMA2	6.77807083389433e-05	0.432786668555835	0.453	0.114	1
TES	6.90077905235116e-05	0.280451695083062	0.253	0.087	1
SVIL	6.90218604762821e-05	-0.338625983739416	0.093	0.303	1
AKAP12	6.94929514064355e-05	-0.4564550964576	0.36	0.503	1
HES4	7.26404917893494e-05	0.451415744529557	0.773	0.613	1
LURAP1L	7.32233526165866e-05	0.364240824344991	0.573	0.341	1
EEF1B2	7.3288267121721e-05	-0.290545488342508	0.88	0.944	1
APH1A	8.0670439318308e-05	0.287507130036546	0.373	0.199	1
MATN3	8.29360730406925e-05	0.405654663601102	0.44	0.147	1
A2M	8.7045915038063e-05	-0.423425091094725	0.96	0.939	1
CAV1	8.71348131794537e-05	-0.36856842885073	0.773	0.886	1
EZR	8.86684824942856e-05	0.386337800977596	0.92	0.719	1
RPL9	9.90447547993462e-05	-0.265782260943534	1	0.992	1
RARRES2	0.000103789292901491	-0.353599712296709	0.413	0.654	1
NTRK3	0.000104707505919658	-0.358981194207964	0.027	0.246	1
FLNA	0.000105369909961463	-0.38909095209794	0.827	0.87	1
MYH10	0.00010680821988664	-0.344110860576537	0.027	0.215	1
ESAM	0.0001090950866848	0.317281131261861	0.667	0.547	1
EIF4B	0.000110949963020879	-0.331726422943217	0.2	0.45	1
SFTPA1	0.000111411088612055	-0.473334816744877	0.04	0.222	1
SORBS1	0.000112982448160837	-0.321539883741228	0.027	0.236	1
CDC42EP2	0.000113683708717734	0.351856354033832	0.52	0.246	1
TIMP1	0.000113711183916825	-0.478051888879662	0.973	0.983	1
GPRC5C	0.000114912602681981	-0.308305227759861	0.04	0.243	1
AEBP1	0.000116453511273909	-0.410123864453629	0.493	0.63	1
TRIB2	0.000117867383686371	0.293286903376508	0.387	0.183	1
SMIM3	0.000117908248494883	0.36208544696165	0.68	0.453	1
MT-ATP8	0.000124137233203728	0.304929830137247	1	0.994	1
OS9	0.000127313914134408	0.305309030046678	0.573	0.385	1
TUSC3	0.00012785417660204	0.280050555842254	0.4	0.229	1
CASQ2	0.000128387014434324	-0.361556523985696	0.013	0.223	1
RPN2	0.000129588561307998	0.335073553486262	0.6	0.42	1
NDRG1	0.000130638575116962	0.384712705407471	0.653	0.375	1
GRN	0.000130981750201089	0.298592397689821	0.907	0.678	1
AP2B1	0.00013337887958772	0.267121582292499	0.333	0.19	1
CHCHD10	0.000134380985435303	-0.330030351101421	0.413	0.625	1
RHOC	0.000136823887867149	0.31044848718441	0.853	0.657	1
PRKCDBP	0.00013792543848802	-0.34700567231919	0.6	0.752	1
C1QTNF1	0.000140824550882205	-0.376840706818273	0.387	0.5	1
BSG	0.0001512180230488	0.257462899874235	0.907	0.807	1
YIPF3	0.000152611277015734	0.288965919500206	0.507	0.333	1
HYAL2	0.000153327689630526	0.268000316971188	0.253	0.12	1
DNAJC1	0.000154872259171288	0.260480063959501	0.307	0.17	1
PLAC9	0.000157258727184961	-0.372584611822437	0.733	0.802	1
SGIP1	0.000158137984380075	0.337989687595247	0.467	0.19	1
GSTO1	0.000160273301749446	0.281693160171126	0.627	0.459	1
SEPT11	0.000161664547902312	0.350146074841503	0.667	0.437	1
MAP1B	0.000169255919421217	-0.389030570430894	0.44	0.647	1
ELOVL1	0.000181652377464401	0.259174296635777	0.387	0.204	1
SSPN	0.000182416101663261	-0.277113861483243	0.093	0.293	1
MT-ND3	0.000182626690925764	0.298301446914738	1	0.996	1
NID1	0.000183350866513914	0.382553725177292	0.733	0.532	1
MT-ND4	0.000188001386650451	-0.295145147237752	1	0.995	1
PAPSS2	0.000190382889437159	0.328581675900684	0.36	0.127	1
AC013461.1	0.000197414526823445	-0.316452971542557	0.347	0.547	1
ARHGEF17	0.000200400248077779	0.271990710910106	0.427	0.296	1
CDH6	0.000202357454993117	0.318846837114509	0.587	0.324	1
AC090498.1	0.00020362027632186	-0.318379562696433	1	0.986	1
SEPT9	0.000205464352242765	0.282885055425458	0.427	0.29	1
SERPINI1	0.000206603195768845	-0.276028653026485	0.04	0.24	1
ARID5A	0.000207629427117774	-0.318292898464564	0.133	0.32	1
GPX3	0.000212694962135644	0.433352114276526	0.96	0.889	1
ITGA8	0.000213206903987306	-0.292817566188987	0.04	0.221	1
MYL6	0.000213361126842427	-0.260442933903746	1	0.999	1
LITAF	0.000220509387903525	-0.361849207884915	0.587	0.741	1
CPM	0.000225183410151864	0.437611858861957	0.547	0.297	1
DDIT4	0.000234303773225617	-0.512492164565311	0.147	0.303	1
CLEC11A	0.000234716798850981	0.316654743747022	0.48	0.263	1
ICAM1	0.000238355115363898	-0.682223694743103	0.107	0.192	1
CFDP1	0.000244808138493965	0.279165229280755	0.4	0.274	1
HSPB8	0.000248711841968132	-0.362463543046172	0.08	0.287	1
C12orf75	0.000256385890561698	-0.441767908390678	0.013	0.246	1
MRVI1	0.000258233261287071	-0.281456979876329	0.147	0.336	1
PPT1	0.000258393743258589	0.281384029213063	0.48	0.306	1
NPNT	0.00026774119460081	-0.276372465914765	0.053	0.243	1
KLF9	0.000279874757412731	0.349581262626545	0.76	0.493	1
COL1A1	0.000283979456541786	-0.440078607910605	0.12	0.401	1
IFITM3	0.000288529280988816	-0.269865126061889	1	1	1
CCL21	0.000290716541550897	-0.604673909695105	0.027	0.143	1
YBX1	0.000293642325235123	-0.262539206882726	0.973	0.958	1
FMO2	0.000296164793380122	-0.327548538378777	0.013	0.19	1
NFIB	0.0002981097610226	-0.27482891544292	0.12	0.309	1
SSR2	0.000306423305851172	0.270350135288863	0.693	0.614	1
RPL31	0.000307771280655304	-0.262973328877822	0.907	0.91	1
IFI6	0.000309376680192174	-0.513215676609299	0.48	0.511	1
CDH19	0.000312799040655734	0.271087078152019	0.307	0.087	1
SULT1A1	0.000315405508036838	0.262025639994133	0.413	0.163	1
CD74	0.000323081162662719	-0.406176492850833	0.747	0.656	1
HEYL	0.00032755513491322	0.35911197197215	0.667	0.476	1
COL12A1	0.000328430871606727	-0.285693219834825	0.107	0.301	1
ATP1A2	0.000330151925888669	-0.287923272942243	0.027	0.231	1
ITGB1	0.000335253155683789	0.271490161865705	0.92	0.895	1
PLK2	0.000371042643394795	-0.281312321390651	0.053	0.21	1
PPIC	0.000380216730705531	0.312814258766889	0.573	0.391	1
TBX5	0.000384606664545562	0.316228824085788	0.493	0.252	1
ANKRD10	0.000385667265800313	-0.304207974095123	0.28	0.45	1
TUBB	0.0004077676280325	0.308700305346855	0.787	0.711	1
ZFAS1	0.000408088561477391	-0.287492516958843	0.52	0.644	1
KCNAB1	0.00042525930169211	-0.283483753996878	0.013	0.212	1
N4BP2L2	0.000425488949199164	0.295831236248493	0.667	0.519	1
RBKS	0.000436124176454886	-0.392951507487193	0.027	0.135	1
PIM3	0.000437278312136841	-0.301835573015825	0.08	0.224	1
FABP4	0.000437833918004882	-0.582355468094191	0.093	0.24	1
PLCE1	0.000442357332947376	0.290344477993477	0.48	0.248	1
BTG2	0.000456067936811535	-0.482475402471022	0.4	0.583	1
ADAMTS4	0.000456391918993773	-0.767150224648529	0.467	0.439	1
C1S	0.000458941911709121	-0.442129944333454	0.507	0.603	1
MYOCD	0.000468959657941307	-0.273983822254974	0.027	0.215	1
PREX2	0.000537359284592624	0.269165563999347	0.387	0.18	1
MT1A	0.000547800092722441	-1.0242061101155	0.387	0.405	1
PACSIN2	0.000547814104273676	-0.273888246230147	0.16	0.36	1
HSP90B1	0.000560030106839088	0.251082040187725	0.933	0.892	1
NDN	0.000585390332715487	0.262801382826056	0.48	0.365	1
NCALD	0.000639326017993089	0.257421447808362	0.373	0.194	1
ID1	0.000645229731511739	0.54826599320769	0.56	0.327	1
TXN	0.00067057814596473	-0.283656344679327	0.853	0.875	1
GUCY1B3	0.000684038181563403	0.272979029473637	0.707	0.528	1
SOCS3	0.000684127959330729	-0.578870358270944	0.36	0.495	1
PRDX6	0.000702052605606351	-0.26090865513764	0.573	0.751	1
RBBP4	0.000705145516683611	0.258495409983769	0.533	0.35	1
TUBA1B	0.000715532242615246	0.280992595487362	0.987	0.898	1
UBC	0.000716233090186949	0.251216644943382	1	0.987	1
KCNMB1	0.000725113435207952	-0.25870771189744	0.013	0.194	1
EDIL3	0.00072743368939823	0.288479419855485	0.627	0.474	1
KCNA5	0.000744758123859031	-0.25870771189744	0.013	0.192	1
TCEAL3	0.000770595974280406	-0.255075381482106	0.107	0.312	1
RPS6KA2	0.000862225280422152	0.268357608703686	0.28	0.099	1
ERLEC1	0.00087100857450938	0.263725400891671	0.493	0.328	1
PVRL2	0.00087990973411493	0.251683624906619	0.48	0.321	1
LMOD1	0.00089847490480268	-0.305031331711765	0.467	0.585	1
COL6A1	0.00090991073861475	-0.320612188255655	0.453	0.676	1
SFTPA2	0.000926250645754247	-0.310398255523997	0.04	0.17	1
BHLHE40	0.000952793559253963	-0.325989535935339	0.147	0.315	1
RCAN2	0.000962037888418788	-0.271539161123692	0.28	0.475	1
EIF4H	0.00097819321083125	0.250275461493647	0.613	0.454	1
IFI16	0.000995756290616644	-0.307300505481028	0.227	0.391	1
GRAMD3	0.00101719929357866	0.290344477993477	0.427	0.239	1
CAV2	0.00106294636593667	-0.277878354221507	0.52	0.664	1
C1R	0.00114058341150976	-0.314873192383038	0.253	0.389	1
ANTXR1	0.00114077354453429	-0.270144489363282	0.187	0.367	1
IGFBP6	0.00114924598921511	-0.43614663297919	0.173	0.315	1
HSP90AA1	0.00115100604713304	-0.30710835492949	0.987	0.983	1
HNRNPUL1	0.00119921495057486	0.250979647404825	0.387	0.292	1
DNAJB4	0.00121932044778591	-0.305782695635912	0.293	0.455	1
NFKBIZ	0.00123729616969996	-0.381653106178164	0.187	0.357	1
WFDC1	0.00130768487102468	0.364645996292116	0.667	0.505	1
ATP5I	0.00133026220799893	0.251368583326816	0.733	0.699	1
TSPAN3	0.00133165327275095	0.255735240896256	0.693	0.569	1
BRD2	0.00135083363545496	-0.303604597860217	0.2	0.374	1
FGD4	0.00165370268812008	0.260606901271306	0.307	0.175	1
EIF3H	0.00165596511626681	-0.262021815464585	0.36	0.525	1
ATP2A2	0.00165973176980233	-0.255455715607611	0.173	0.337	1
LAMP1	0.00170238350503686	0.255164668168416	0.707	0.654	1
CDC42EP4	0.00189044894559085	0.273261983418775	0.547	0.296	1
ZNF331	0.00207679694315849	0.567907280546884	0.547	0.271	1
MDK	0.00211398641969354	-0.309582118981236	0.133	0.277	1
JUND	0.00217197171108521	-0.284384054403787	0.253	0.436	1
SEPT4	0.00217394271173562	0.294292746494933	0.613	0.428	1
IL32	0.00240667020593333	-0.257973405872722	0.027	0.152	1
AES	0.00241323507879441	0.253262425818814	0.48	0.346	1
DLC1	0.00243683553402798	0.272177128523381	0.467	0.303	1
SYNE2	0.00253419787025132	0.300414693246539	0.533	0.34	1
GPM6B	0.00257769271030648	-0.260115897881667	0.253	0.413	1
IFITM1	0.00273884002993052	-0.577424543214818	0.453	0.533	1
COL6A2	0.0030340062688685	-0.282852222512088	0.707	0.807	1
ANGPTL4	0.0032121341966668	-0.364205718941313	0.2	0.292	1
THBD	0.00329178139992149	-0.291205096073418	0.027	0.119	1
UGCG	0.00342503098050899	-0.265603404163075	0.133	0.299	1
SFTPB	0.00346793172522174	-0.30199973080466	0.333	0.378	1
TCEAL4	0.00349606059043591	-0.268353176748146	0.333	0.531	1
SNHG8	0.0035672095916578	-0.254698346111268	0.253	0.413	1
IL6	0.00359365348007931	-0.92843524662496	0.16	0.199	1
PLD3	0.00370773065638357	0.253808600804181	0.533	0.419	1
DUSP4	0.003716319248159	0.284832287334384	0.32	0.123	1
CPE	0.00380494247204351	-0.372379113267543	0.267	0.538	1
CD44	0.00408794809358887	-0.304053381616048	0.4	0.494	1
RASL11A	0.00437067385121168	-0.263510552272358	0.2	0.334	1
MIR4435-2HG	0.00446418515666515	0.475003939682318	0.64	0.36	1
PDK4	0.00467382696327487	-0.477494943584309	0.68	0.682	1
CITED2	0.00492255541693229	-0.398679930883059	0.253	0.361	1
PRSS23	0.00521330041666238	0.373974755415587	0.573	0.328	1
SAT1	0.00569088932567888	-0.273484364038846	0.853	0.882	1
CYR61	0.00638185167020917	-0.587440325174118	0.36	0.499	1
PLPP3	0.00688166992060088	-0.296204005808166	0.267	0.398	1
ADGRD1	0.00705568323476491	0.259683764253148	0.4	0.141	1
RHOB	0.00712687284604978	0.281899501909004	1	0.949	1
C10orf10	0.00718167652022854	-0.527276655495773	0.16	0.354	1
KLF2	0.00781116909551466	-0.455003944006466	0.28	0.409	1
PLSCR1	0.00832245354986549	-0.25419991086076	0.147	0.301	1
MARCKSL1	0.00837349781577291	0.27470232022167	0.373	0.197	1
IRF1	0.00863739786860095	-0.379276533976332	0.12	0.267	1
EMP1	0.00979321996217382	-0.382809428752572	0.293	0.354	1
TNC	0.0104306357012375	-0.382559143887572	0.027	0.174	1
KIAA0040	0.0108496609343781	0.266755743569593	0.613	0.358	1
HIF1A	0.0128952850988278	-0.273049966705715	0.493	0.541	1
PLAU	0.0134409030494593	-0.279293634921329	0.08	0.126	1
APOLD1	0.0139985724049164	0.358804137584618	0.653	0.35	1
MT2A	0.0143025492449024	0.357582877935307	1	0.989	1
LMNA	0.0145814247385118	-0.264723408697567	0.933	0.903	1
C8orf4	0.0147350240202041	-0.41182063730444	0.4	0.418	1
NEAT1	0.0150604737447969	-0.254265755502289	0.893	0.915	1
COL4A2	0.0153567585292182	0.272578476415512	0.853	0.751	1
RRAD	0.0168451265202493	-0.289472459929072	0.253	0.31	1
EGFL6	0.0176472750638095	0.297249128719418	0.867	0.742	1
RND3	0.0194652494148403	0.260438252986902	0.52	0.34	1
CHMP1B	0.0197441650399747	0.272992527027205	0.28	0.171	1
ADH1B	0.0251264633667019	-0.388247508619353	0.147	0.299	1
CYCS	0.0259591135583541	0.270577945278363	0.613	0.556	1
KLF4	0.0286299631288349	-0.298490271168384	0.2	0.262	1
PTN	0.0316465862022329	0.341763333637537	0.627	0.323	1
PTP4A3	0.0330776027105651	-0.251914450404986	0.467	0.517	1
SCGB1A1	0.0460656336789914	-0.341414332871409	0.36	0.435	1
ATP1B3	0.0576312387155859	0.26445135373662	0.533	0.409	1
ADAMTS1	0.0638236427981154	-0.274741374084954	0.587	0.683	1
MYC	0.0698226185778999	-0.284114598012217	0.36	0.387	1
CDKN1A	0.11422229515092	-0.266483629049474	0.693	0.632	1
STEAP4	0.131573584894993	-0.363632233476263	0.067	0.188	1
MT1X	0.171302279569089	0.276239746478164	0.693	0.582	1
RASD1	0.256308109496624	0.259033955606847	0.347	0.243	1
CTGF	0.275133791778816	-0.252008087747626	0.333	0.427	1
PLN	0.99089231043569	-0.788870811307315	0	0.416	1
RERGL	0.990981522559921	-0.684390223781709	0	0.265	1
RAMP1	0.991093690650454	-0.567276180361295	0	0.291	1
PI15	0.991239145807364	-0.438523915759587	0	0.188	1
GSTM1	0.991247802457094	-0.43165440886307	0	0.264	1
TNNT2	0.991407620748112	-0.319762406443924	0	0.15	1
