## Supplementary material for "Single-cell RNA-sequencing reveals profibrotic roles of distinct epithelial and mesenchymal lineages in pulmonary fibrosis": Table_S6.txt

Bin	AT2_transition_to_KRT5-/KRT17+	SCGB3A2_transition_to_KRT5-/KRT17+
I	HLA-DPB1	TMEM205
I	HLA-DPA1	TSC22D1
I	HLA-DRA	HNMT
I	ATP1A1	ALDH1A1
I	SLC34A2	FMO2
I	C3	ASS1
I	ABCA3	GNB2L1
I	SFTPB	S100A14
I	LAMP3	MGST1
I	ARFGEF3	CYB5A
I	ANK3	AQP5
I	STAT3	LY6E
I	REL	IFITM1
I	AKAP13	CYBA
I	LRP2	SCPEP1
I	NAPSA	EPHX1
I	SFTPD	HLA-DMA
I	C16orf89	HLA-DRB5
I	CTSH	HLA-DQA1
I	PEBP4	HLA-DPB1
I	SFTPC	HLA-DPA1
I	SLPI	HLA-DRB1
I	ALPL	CD74
I	ALOX15B	HLA-DRA
I	LPCAT1	SFTPB
I	DHCR24	SCNN1B
I	FASN	CXCL17
I	CSF3R	RNASE1
I	CACNA2D2	KLK11
I	SFTPA2	SCGB3A2
I	SFTPA1	C16orf89
I	LRRK2	SLPI
I	C2	WFDC2
I	COLEC12	CLU
I	KIAA1324L	PABPC1
I	ACSL4	CRACR2B
I	MSMO1	ST6GALNAC1
I	HHIP	ARFGEF3
I	CD36	XBP1
I	DLC1	SLC27A2
I	WIF1	SERPINF1
I	BTG1	AGR2
I	JUN	KIAA1324
I	ZFP36	ERN2
I	TRIB1	GSTA1
I	NFKBIZ	SCGB3A1
I	XBP1	GGT5
I	SDR16C5	CTSC
I	TFPI	IL1R1
I	CRTAC1	MUC4
I	MFSD2A	PIGR
I	PIGR	STEAP4
I	PGC	ANPEP
I	DMBT1	RUNX2
I	CEBPD	TMEM176B
I	NNMT	TMEM176A
I	NAMPT	CP
I	SOD2	TSPAN8
I	NFKBIA	TMEM45A
I	CXCL2	RHOV
I	ETS2	LCN2
I	TOP1	BPIFB1
I	LDLR
I	SDC4
I	STEAP4
I	SLC6A14
I	SGK1
I	DUSP6
I	C11orf96
I	SPRY4
II	SHFM1	ATP6V0E1
II	POMP	PHPT1
II	CHCHD2	PPIA
II	HINT1	TXN
II	NME2	CALM2
II	HSBP1	MYL12B
II	COX6B1	MYL12A
II	UBL5	CKB
II	ROMO1	ANXA2
II	POLR2L	KRT19
II	SEPW1	FKBP1A
II	MIF	CYSTM1
II	ATP5E	SEPW1
II	SERF2	PPDPF
II	PPDPF	ATP5E
II	COX4I1	S100A6
II	GUK1	DYNLL1
II	FKBP1A	GPX1
II	SKP1	FTH1
II	SUMO2	FTL
II	GABARAP	S100A11
II	RBX1	SH3BGRL3
II	EDF1	PFN1
II	TCEB2	TMSB4X
II	DYNLL1	TMSB10
II	NDUFS5	CFL1
II	TXN	ACTB
II	PPIA	MYL6
II	GSTP1	S100A10
II	MYL12B	BRI3
II	SRP14	GNAS
II	PFN1	ROMO1
II	GAPDH	UQCRQ
II	DSTN	NFIX
II	RARRES3	TNS1
II	COX6A1	JUND
II	TSPO	HSPB1
II	PKM	TMEM63B
II	TIMP1	RAB5B
II	ITM2B	MEGF6
II	B2M	DPYSL2
II	HLA-A	NAPSA
II	HLA-B	LPCAT1
II	C9orf16	CADM1
II	BAX	TPPP3
II	AKR1A1	ANKRD29
II	RNF181	SLC39A8
II	TAGLN2	CLDN18
II	PLP2	LAMA3
II	PHPT1	ARHGEF26
II	FXYD3	PROS1
II	VAMP8	NDNF
II	PRDX1	COL8A1
II		LAPTM4B
II		AGPAT2
II		UBE2E2
II		CRYZ
II		HPN
II		C4BPA
II		SERPINA1
II		EHD2
II		MSN
II		PLS3
II		TSPAN13
II		CD151
II		MGLL
II		PTRF
II		HOPX
II		CAV2
II		ANXA3
II		CLIC3
II		TNNC1
II		MYL9
II		EMP2
II		AGER
II		ITPR3
II		AGRN
II		ITGA3
II		PSAP
II		QSOX1
II		APLP2
II		EIF4G2
II		IDS
II		RTN4
II		ANXA5
II		TMOD3
II		ABHD2
II		ABLIM1
II		NEDD9
II		SPTBN1
II		GALNT5
II		GLS
II		MYO1B
II		LMO7
II
III	CALM2	RAB11FIP1
III	MYL12A	YWHAQ
III	C19orf33	C4orf48
III	TMSB4X	UBE2H
III	TMSB10	ABRACL
III	S100A6	ANXA4
III	MYL6	NDUFB9
III	S100A10	RHOC
III	SEMA3B	TUBB
III	CEACAM6	CLDN7
III	CTSE	EPCAM
III	CD9	PERP
III	CD151	ZYX
III	ANXA3	CLTB
III	ANXA2	S100A16
III	KRT19	HN1
III	KRT7	PDLIM4
III	CRIP2	PHLDA2
III	CRIP1	TNFRSF12A
III	CLIC3	KRT8
III	CYP4B1	KRT18
III	TNNC1	PDLIM1
III	MYL9	PLP2
III	AGER	ARPC2
III	NTM	ARPC1B
III	CLIC5	ARPC5
III	EMP2	CAPG
III	CAV1	FLNA
III	AES	TPM4
III	TMEM50A	CNN3
III	SPATS2L	CD47
III	PHLDA3	B2M
III	CKB	GLO1
III	TAX1BP3	TES
III	PLS3	PHLDB1
III	CD47	CDR2L
III	TSPAN13	ODC1
III	CAPN2	BMP1
III	PTTG1IP	MFGE8
III	FLNA	MMP24
III	TPM4	HSPG2
III	IDS	TIMP2
III	TES	GNG12
III	TMOD3	TSPAN15
III	GJA1	PIEZO1
III	RAB11FIP1	PPP1R14B
III	GPRC5A	RAB32
III	LMO7	FADS3
III	CAV2	HACD1
III	DDR1	ITGA6
III	LAMA5	LGALS1
III	EPS8L2	SPARC
III	ITGA3	C12orf75
III	AGRN	PDLIM3
III	ABLIM1	TUBB6
III	TIMP2	PLEKHO1
III	UBE2H	LIMS2
III	C4orf48	COL4A4
III	ST14	COL4A3
III	CLSTN1	ALPK3
III	PLEC	SCTR
III	CMTM7	NR0B2
III	SPINT2	SLC47A1
III	SPINT1	CH17-360D5.2
III	JUP	KRT80
III	MYH9	NEXN
III	MYADM	PHLDB2
III	ITGB1	MAP2
III	CDH1	CCND2
III	EPCAM	PLCXD2
III	DSG2	SPOCK2
III	LPP	MMP23B
III	GSN	IL32
III	PSAP	IFI27
III	CTSD	PRSS23
III	SYTL1	KRT7
III	SDC1	FSTL3
III	ZMAT3	MMP14
III	STOM	TANC2
III	ZFP36L1	MAP4
III	MFGE8	PPP1CB
III	PON2	ADAM9
III	AKR1B1	MACC1
III	ABCC3	MYH9
III	CCND1	MYADM
III	CCND2	PGM2L1
III	VSTM2L	FSTL1
III	EMB	APP
III	FAS	ITGB1
III	GPC1	CDH1
III	ANOS1	ELOVL5
III	TGFB2	BCL2L1
III	TRAM1	LIMS1
III	COL4A4	STOM
III	MACC1	CDC42EP3
III	FGD6	APBB2
III	AFAP1	GALNT10
III	HES4	STK32A
III	NEXN	PON2
III	VIM	BCAT1
III	C12orf75	ICAM1
III	TUBB6	GJA1
III	GAS6	TRAM1
III	LGALS1	GAS6
III	ARPC5	PDGFA
III	YWHAZ	ELK3
III	SRI	STK38L
III	NDUFB9	ACTN1
III	H3F3B	COL6A1
III	PTMA	SYTL2
III	H3F3A	MDM2
III	EIF6	CDKN1A
III	CAPG
III	CFL1
III	S100A11
III	ACTB
III	ACTG1
III	CLTB
III	RHOD
III	SH3BGRL3
III	RHOC
III	HN1
III	TUBB
III	S100A16
III	PDLIM4
III	KRT8
III	KRT18
III	ABRACL
III	SVBP
III	TP53I3
III	PAFAH1B3
III	DDAH2
III	PPP1R14B
III	FADS3
III	PDGFA
III	TRIM47
III	VAT1
IV	MISP	GDF15
IV	PLEKHG1	PODXL2
IV	UNC5B-AS1	HOMER3
IV	DBNDD1	CRLF1
IV	CDKN1C	TMEM59L
IV	CDR2L	AFAP1
IV	C1orf106	ARL4C
IV	SYCE1L	SOX4
IV	TSPAN6	SKIL
IV	TSPAN1	FBLIM1
IV	RAMP1	MARCKS
IV	CD24	MEX3A
IV	CLDN4	TMEM98
IV	CDKN1A	MDK
IV	GDF15	MARCKSL1
IV	ACTN1	DBN1
IV	ADGRG1	SERINC2
IV	PGM2L1	CD24
IV	ELK3	DSG2
IV	MMP14	CDH3
IV	SPARC	LAMB3
IV	PIM1	CLCF1
IV	CH17-360D5.2	PTGS2
IV	PHLDB2	TACSTD2
IV	MAP2	TM4SF1
IV	TPM1	SFN
IV	FSTL1	SPSB1
IV	IL32	GADD45A
IV	IFI27	RHOD
IV	CDKN2B	SDCBP2
IV	FSTL3	TUBA4A
IV	SCD5	KCNN4
IV	CHST3	TMEM217
IV	CX3CL1	PROCR
IV	ANXA8L1	MDFI
IV	SOX9	TINAGL1
IV	PHACTR3	ANXA8L1
IV	PLCXD2	RCAN1
IV	DKK3	COL17A1
IV	MXRA8	RRAD
IV	C2orf54	TIMP3
IV	KRT80	FILIP1L
IV	NRG1	PAPPA
IV	BAAT	NRG1
IV	PRSS23	CPA6
IV	SPOCK2	NRK
IV	APP	NOX4
IV	BACE2	TUBB2B
IV	ECE1	SMOC1
IV	HMGB3	FLJ16779
IV	PLPP2	ADGRF4
IV	CDH3	TESC
IV	NOTCH3	PCP4
IV	COL6A1	PCSK1N
IV	TMEM98	CDKN2A
IV	PERP	MFAP2
IV	SERINC2	BAMBI
IV	TM4SF1	EDIL3
IV	LAMB3	HABP2
IV	ARL4C	C16orf45
IV	DBN1	TP63
IV	PMEPA1	FRMD6
IV	ITGAV	CAPN6
IV	ITGB4	CLDN2
IV	DST	TMEM233
IV	LBH	SPOCD1
IV	RND3	PLAU
IV	DSP	COL6A2
IV	MARCKS	PGBD5
IV	TUBA1A	CREB5
IV	SOX4	SEMA7A
IV	OCIAD2	NPTXR
IV	STMN1	PIM1
IV	MDK	SIK1
IV	MARCKSL1	CASC15
IV	ITGA2	DSC2
IV	TACSTD2	COL5A1
IV	PTGS2	NEURL1B
IV	TINAGL1	MYRF
IV	PDLIM7	RASSF2
IV	PALLD	LRRN1
IV	RBP1	CAMK2N1
IV	CMTM3	AHNAK2
IV	FBLIM1	DKK3
IV	SLCO2A1	BAAT
IV	EPHB2	SEMA3C
IV	COL18A1	THBS1
IV	AHNAK2	RASGRP1
IV	CRLF1	PMEPA1
IV	TMEM59L	ITGB6
IV	ALDH1A3	ITGAV
IV	GPR87	LBH
IV	PCP4	DST
IV	CDKN2A	TUBA1A
IV	MFAP2	OCIAD2
IV	LYPD1	STMN1
IV	CAMK2N1	EPHB2
IV	HES2	PALLD
IV	CRABP2	FHL2
IV	COL6A2	PLAUR
IV	MMP7	LAMC2
IV	HOMER3	ITGB8
IV	PLD5	PXDN
IV	MYRF	CDKN2B
IV	COL4A2	WNT7A
IV	LAMC2	BICC1
IV	TAGLN	PLD5
IV	CST6	CST6
IV	MDFI	COL4A2
IV	LFNG	COL4A1
IV	COL5A1	RBP1
IV	NPTXR	MXRA8
IV	LTBP1	CMTM3
IV	TMEM132A	TUBB3
IV	NEURL1B	FSCN1
IV	MEX3A	PDLIM7
IV	BICC1	TPM1
IV	TUBB3	TAGLN
IV	CASC15	AMIGO2
IV	WNT7A	SLCO2A1
IV	FSCN1	ITGA2
IV	CALD1	COL1A1
IV	KRT17	TNC
IV	FHL2	CALD1
IV	LRRN1	KRT17
IV	PXDN	DPYSL3
IV	PLAU	IGFBP7
IV	ITGB8	FN1
IV	SEMA3C	VCAN
IV	AMIGO2	NKAIN4
IV	KCNN4	CDH2
IV	FN1	PRSS2
IV	COL1A1
IV	PCSK1N
IV	IGFBP7
IV	DPYSL3
IV	NKAIN4
IV	PRSS2
IV	VCAN
IV	CDH2
